# Determination of the Two-Component Systems regulatory network reveals core and accessory regulations across *Pseudomonas aeruginosa* lineages

**DOI:** 10.1101/2021.07.23.453361

**Authors:** Julian Trouillon, Lionel Imbert, Anne-Marie Villard, Thierry Vernet, Ina Attrée, Sylvie Elsen

**Affiliations:** Université Grenoble Alpes, CNRS, CEA, IBS UMR 5075, Team Bacterial Pathogenesis and Cellular Responses, 38044, Grenoble, France; Université Grenoble Alpes, CNRS, CEA, IBS UMR 5075, 38044, Grenoble, France; Université Grenoble Alpes, CNRS, CEA, EMBL, ISBG UAR 3518, 38044, Grenoble, France

## Abstract

*Pseudomonas aeruginosa* possesses one of the most complex bacterial regulatory networks, which largely contributes to its success as a human opportunistic pathogen. However, most of its transcription factors (TFs) are still uncharacterized and the potential intra-species variability in regulatory networks has been mostly ignored so far. Here, to provide a first global view of the two-component systems (TCSs) regulatory network in *P. aeruginosa*, we produced and purified all DNA-binding TCS response regulators (RRs) and used DAP-seq to map the genome-wide binding sites of these 55 TFs across the three major *P. aeruginosa* lineages. The resulting networks encompass about 40% of all genes in each strain and contain numerous new important regulatory interactions across most major physiological processes, including virulence and antibiotic resistance. Strikingly, the comparison between the three representative strains shows that about half of the detected targets are specific to only one or two of the tested strains, revealing a previously unknown large functional diversity of TFs within a single species. Three main mechanisms were found to drive this diversity, including differences in accessory genome content, as exemplified by the strain-specific plasmid in the IHMA87 outlier strain which harbors numerous binding sites of chromosomally-encoded RRs. Additionally, most RRs display potential auto-regulation or RR-RR cross-regulation, bringing to light the vast complexity of this network. Overall, we provide the first complete delineation of the TCS regulatory network in *P. aeruginosa* that will represent an important resource for future studies on this pathogen.
