## Supplementary Table 1 for "Determination of the Two-Component Systems regulatory network reveals core and accessory regulations across *Pseudomonas aeruginosa* lineages"

### Sheet: 55RRs_listIDs
PAO1 ID	PA14 ID	IHMA87 ID	Name	study ID	RR family	Number of inferred targets in:	PAO1	PA14	IHMA87
PA0034	PA14_00430	IHMA87_00036	PA0034	CS1	NarL-like		4	3	14
PA0463	PA14_06060	IHMA87_00444	CreB	CS2	OmpR-like		7	10	11
PA0601	PA14_07840	IHMA87_00593	AgtR	CS3	NarL-like		118	128	266
PA0756	PA14_54510	IHMA87_04501	TctD	CS4	OmpR-like		2	3	10
PA0929	PA14_52250	IHMA87_04308	PirR	CS5	OmpR-like		103	230	165
PA1099	PA14_50180	IHMA87_04106	FleR	CS6	NtrC-like		27	110	69
PA1157	PA14_49440	IHMA87_04060	PA1157	CS7	OmpR-like		40	81	77
PA1179	PA14_49180	IHMA87_04038	PhoP	CS8	OmpR-like		37	26	13
PA1335	PA14_46990	IHMA87_03895	AauR	CS9	NtrC-like		1	8	5
PA1397	PA14_46360	IHMA87_03790	PA1397	CS10	NarL-like		66	21	17
PA1437	PA14_45880	IHMA87_03730	PA1437	CS11	OmpR-like		43	9	0
PA1637	PA14_43340	IHMA87_03532	KdpE	CS12	OmpR-like		15	58	31
PA1799	PA14_41260	IHMA87_03330	ParR	CS13	OmpR-like		8	10	14
PA1978	PA14_38930	IHMA87_03142	ErbR	CS14	NarL-like		58	182	66
PA1980	PA14_38900	IHMA87_03140	EraR	CS15	NarL-like		138	157	201
PA2376	PA14_33920	IHMA87_02778	PA2376	CS16	NarL-like		67	108	274
PA2479	PA14_32580	IHMA87_02671	DsbR	CS17	OmpR-like		61	23	102
PA2523	PA14_31960	IHMA87_02628	CzcR	CS18	OmpR-like		54	122	111
PA2586	PA14_30650	IHMA87_02519	GacA	CS19	NarL-like		50	5	24
PA2657	PA14_29730	IHMA87_02453	BqsR	CS20	OmpR-like		54	98	54
PA2686		IHMA87_03812	PfeR	CS21	OmpR-like		14	3	7
PA2809	PA14_27810	IHMA87_02262	CopR	CS22	OmpR-like		60	77	82
PA2899	PA14_26570	IHMA87_02066	AtvR	CS23	NarL-like		16	7	12
PA3045	PA14_24710	IHMA87_01902	RocA2	CS24	NarL-like		25	53	38
PA3077	PA14_24350	IHMA87_01871	CprR	CS25	OmpR-like		5	17	16
PA3192	PA14_22940	IHMA87_01753	GltR	CS26	OmpR-like		18	39	34
PA3204	PA14_22760	IHMA87_01740	CpxR	CS27	OmpR-like		57	11	48
PA3604	PA14_17670	IHMA87_01366	ErdR	CS28	NarL-like		1	1	7
PA3714	PA14_16350	IHMA87_01254	TtsR	CS29	NarL-like		14	72	96
PA3879	PA14_13730	IHMA87_01064	NarL	CS30	NarL-like		0	0	0
PA3948	PA14_12780	IHMA87_00998	RocA1	CS31	NarL-like		165	279	274
PA4032	PA14_11680	IHMA87_00896	PA4032	CS32	OmpR-like		8	4	2
PA4080	PA14_11120	IHMA87_00845	PA4080	CS33	NarL-like		4	176	41
PA4101		IHMA87_00822	BfmR	CS34	OmpR-like		54	44	58
PA4196	PA14_09690	IHMA87_00739	BfiR	CS35	NarL-like		39	55	25
PA4296	PA14_55810	IHMA87_04597	PprB	CS36	NarL-like		93	120	21
PA4381	PA14_56950	IHMA87_04696	ColR	CS37	OmpR-like		9	4	9
PA4493	PA14_58300	IHMA87_04815	RoxR	CS38	ActR-like		0	1	7
PA4547	PA14_60260	IHMA87_05008	PilR	CS39	NtrC-like		100	243	101
PA4726	PA14_62540	IHMA87_05201	CbrB	CS40	NtrC-like		65	1	179
PA4776	PA14_63150	IHMA87_05256	PmrA	CS41	OmpR-like		0	7	2
PA4885	PA14_64570	IHMA87_05374	IrlR	CS42	OmpR-like		24	26	32
PA4983	PA14_65880		AruR	CS43	OmpR-like		3	2	7
PA5125	PA14_67680	IHMA87_05600	NtrC	CS44	NtrC-like		55	69	47
PA5166	PA14_68250	IHMA87_05647	DctD	CS45	NtrC-like		4	3	2
PA5200	PA14_68700	IHMA87_05683	AmgR	CS46	OmpR-like		75	28	68
PA5261	PA14_69470	IHMA87_05746	AlgR	CS47	LytTR-like		0	0	0
PA5360	PA14_70750	IHMA87_05886	PhoB	CS48	OmpR-like		86	118	115
PA5364	PA14_70790	IHMA87_05890	PA5364	CS49	OmpR-like		0	0	0
PA5483	PA14_72380	IHMA87_06026	AlgB	CS50	NtrC-like		140	148	73
PA5511	PA14_72720	IHMA87_06056	MifR	CS51	NtrC-like		15	20	21
	PA14_59770	IHMA87_02872	RcsB	CS52	NarL-like		6	6	9
		IHMA87_02165	IHMA87_02165	CS53	OmpR-like		5	4	5
		IHMA87_02464	IHMA87_02464	CS54	NtrC-like		383	253	219
		IHMA87_06096	IHMA87_06096	CS55	NarL-like		220	47	48
