## Supplementary Table 3 for "Determination of the Two-Component Systems regulatory network reveals core and accessory regulations across *Pseudomonas aeruginosa* lineages"

### Sheet: Sheet1
Table 1 Primers used in this work
Name	Sequence (5'->3')	Use
pIVEX2.4d-PA0034-F1	ggcatcgaaggccgcggccgc AGTAAGGTGCTGATCGTCGATG	PA0034 overexpression
pIVEX2.4d-PA0034-R1	tgcagagctcgctcgagtcgac TCAGATCAGCTCGTGGCGGC
pIVEX2.4d-PA0463-F1	ggcatcgaaggccgcggccgc CCGCATATCCTGATCGTCGAAG	PA0463 overexpression
pIVEX2.4d-PA0463-R1	tgcagagctcgctcgagtcgac TCAGGCGTGGTCCGGGCTGT	(creB)
pIVEX2.4d-PA0601-F1	ggcatcgaaggccgcggccgc GTGATCCGAGTCCTGGTCGC	PA0601 overexpression
pIVEX2.4d-PA0601-R1	tgcagagctcgctcgagtcgac TCAGAGCAGGCGGTGCTCCAT	(agtR)
pIVEX2.4d-PA0756-F1	ggcatcgaaggccgcggccgc CGCATCCTTCTGGTGGAAGATC	PA0756 overexpression
pIVEX2.4d-PA0756-R1	tgcagagctcgctcgagtcgac TCAGTCACCCTGCGCCTCCA	(tctD)
pIVEX2.4d-PA0929–F1	ggcatcgaaggccgcggccgc TTCCCATCCCTGACGCCCGA	PA0929 overexpression
pIVEX2.4d-PA0929–R1	tgcagagctcgctcgagtcgac TCATGGCGCCGGTGTCAGGA	(pirR)
pIVEX2.4d-PA1099–F1	ggcatcgaaggccgcggccgc GCAGCCAAAGTCCTGCTGGTC	PA1099 overexpression
pIVEX2.4d-PA1099–R1	tgcagagctcgctcgagtcgac TCAGATGGCGTAGAGATAGGCC	(fleR)
pIVEX2.4d-PA1157-F1	ggcatcgaaggccgcggccgc GAGCAAGAAGCCTGGCGCATC	PA1157 overexpression
pIVEX2.4d-PA1157-R1	tgcagagctcgctcgagtcgac TCAGCCCTCGCCGACGAACA
pIVEX2.4d-PA1179-F1	ggcatcgaaggccgcggccgc AAACTGCTGGTAGTGGAAGACG	PA1179 overexpression
pIVEX2.4d-PA1179-R1	tgcagagctcgctcgagtcgac TCACCGGCAGCGCTCGGTGA	(phoP)
pIVEX2.4d-PA1335–F1	ggcatcgaaggccgcggccgcC TCGGCTGCCAGCAGGCGC	PA1335 overexpression
pIVEX2.4d-PA1335–R1	tgcagagctcgctcgagtcgac CTATTGCAGGCCGTACTTCTTC	(aauR)
pIVEX2.4d-PA1397-F1	ggcatcgaaggccgcggccgc ACTGGCCGCATCATCGTCGC	PA1397 overexpression
pIVEX2.4d-PA1397-R1	tgcagagctcgctcgagtcgac CTACTCCGCATCCCCCTGC
pIVEX2.4d-PA1437–F1	ggcatcgaaggccgcggccgc CGGGTACTGATTGTCGAGGAC	PA1437 overexpression
pIVEX2.4d-PA1437–R1	tgcagagctcgctcgagtcgacTCAGCCCGACTCCGCCAGC	(mmnR)
pIVEX2.4d-PA1637–F1	ggcatcgaaggccgcggccgcACCCAATTGCAGAACAGCATCC	PA1637 overexpression
pIVEX2.4d-PA1637–R1	tgcagagctcgctcgagtcgacTCAGCTGTCGCGCAGGCGATA	(kdpE)
pIVEX2.4d-PA1799-F2	ggcatcgaaggccgcggccgcGACTGCCCTACCCTCAGCAAG	PA1799 overexpression
pIVEX2.4d-PA1799-R2	tgcagagctcgctcgagtcgacTCAGAGCTCCCAGCCCAGCG	(parR)
pIVEX2.4d-PA1978-F1	ggcatcgaaggccgcggccgcTACAAGATCCTGATCGCCGACG	PA1978 overexpression
pIVEX2.4d-PA1978–R1	tgcagagctcgctcgagtcgacTCAGCGGCGCAGGTAGGCG	(erbR)
pIVEX2.4d-PA1980-F1	ggcatcgaaggccgcggccgcAAGGTCCTGCTGGTGGACGAT	PA1980 overexpression
pIVEX2.4d-PA1980-R1	tgcagagctcgctcgagtcgacCTAGCCGAGACTGCCGCGAG	(eraR)
pIVEX2.4d-PA2376-F1	ggcatcgaaggccgcggccgcCCTAGCACAAGAAGCCTCCCC	PA2376 overexpression
pIVEX2.4d-PA2376-R1	tgcagagctcgctcgagtcgacCTAGAAGCCGGCCTTCACCG
pIVEX2.4d-PA2479-F1	ggcatcgaaggccgcggccgcCATGTACTGCTCACCGAAGACG	PA2479 overexpression
pIVEX2.4d-PA2479-R1	tgcagagctcgctcgagtcgacTCATGCGTCGTCTCCGTCGC
pIVEX2.4d-PA2523-F1	ggcatcgaaggccgcggccgcCGCATCCTTATTATCGAAGATGA	PA2523 overexpression
pIVEX2.4d-PA2523-R1	tgcagagctcgctcgagtcgacTCATCGGCGCGCTTCCAGGA	(czcR)
pIVEX2.4d-PA2586-F2	ggcatcgaaggccgcggccgcATTAAGGTGCTGGTGGTCGACG	PA2586 overexpression
pIVEX2.4d-PA2586-R2	tgcagagctcgctcgagtcgacCTAGCTGGCGGCATCGACCAT	(gacA)
pIVEX2.4d-PA2657-F1	ggcatcgaaggccgcggccgcCGGTTGCTGCTGGTTGAGGAT	PA2657 overexpression
pIVEX2.4d-PA2657-R1	tgcagagctcgctcgagtcgacTCATCCGGCGGCCACCCCG	(bqsR)
pIVEX2.4d-PA2686-F1	ggcatcgaaggccgcggccgcATCGTACAACCCAGTGCCGTC	PA2686 overexpression
pIVEX2.4d-PA2686-R1	tgcagagctcgctcgagtcgacTCAGGGGTGTTCCGTCTCCAC	(pfeR)
pIVEX2.4d-PA2809-F1	ggcatcgaaggccgcggccgcAAACTGCTGATCGTCGAAGACG	PA2809 overexpression
pIVEX2.4d-PA2809-R1	tgcagagctcgctcgagtcgacTCATTCGTCGCGCTCTTCGAG	(copR)
pIVEX2.4d-PA2899-F1	ggcatcgaaggccgcggccgcAGTTCGAACGAAACCCTGCCG	PA2899 overexpression
pIVEX2.4d-PA2899-R1	tgcagagctcgctcgagtcgacTCAGGCGAGTTCGTGGAGCCA	(atvR)
pIVEX2.4d-PA3045-F1	ggcatcgaaggccgcggccgcAGCCGTATCCTGATAGTCGAC	PA3045 overexpression
pIVEX2.4d-PA3045-R1	tgcagagctcgctcgagtcgacTTAGATAAGCGTATTGCGTTTGG	(rocA2)
pIVEX2.4d-PA3077-F1	ggcatcgaaggccgcggccgcCATATCCACGTACTCGTCGTCG	PA3077 overexpression
pIVEX2.4d-PA3077-R1	tgcagagctcgctcgagtcgacTCATTTGCGCTCCAGCTGGAAG	(cprR)
pIVEX2.4d-PA3192-F1	ggcatcgaaggccgcggccgcAGCGCGAACGGACGATCGATC	PA3192 overexpression
pIVEX2.4d-PA3192-R1	tgcagagctcgctcgagtcgacTCATGGCTGCAGGTGCGGCC	(gltR)
pIVEX2.4d-PA3204-F1	ggcatcgaaggccgcggccgcAGCGAACTGCTGTTGATCGACG	PA3204 overexpression
pIVEX2.4d-PA3204-R1	tgcagagctcgctcgagtcgacTCAGTGGCTGTAGTAGTAGCCG	(cpxR)
pIVEX2.4d-PA3604-F1	ggcatcgaaggccgcggccgcGCTTCTTACGAGATCCTGATCG	PA3604 overexpression
pIVEX2.4d-PA3604-R1	tgcagagctcgctcgagtcgacTCAATGAGAAGCGGGAACCGTC	(erdR)
pIVEX2.4d-PA3714-F1	ggcatcgaaggccgcggccgcAAAACACGCGTCATCCTCGTCG	PA3714 overexpression
pIVEX2.4d-PA3714-R1	tgcagagctcgctcgagtcgacTCAGGCCAGGCCGTTTTCCC	(ttsR)
pIVEX2.4d-PA3879-F2	ggcatcgaaggccgcggccgcACGGACATGCCAGCCACCGC	PA3879 overexpression
pIVEX2.4d-PA3879-R2	tgcagagctcgctcgagtcgacTCACACCAGGTCGTTCTCCAC	(narL)
pIVEX2.4d-PA3948-F1	ggcatcgaaggccgcggccgcCATACCGTCCTGATCGTCGAC	PA3948 overexpression
pIVEX2.4d-PA3948-R1	tgcagagctcgctcgagtcgacTCAGTGGATCAGCGAATTGCGC	(rocA1/sadA)
pIVEX2.4d-PA4032-F1	ggcatcgaaggccgcggccgcCGTGTCGCGATACTGGACGAC	PA4032 overexpression
pIVEX2.4d-PA4032-R1	tgcagagctcgctcgagtcgacTCAGTCGACCGTCGCCACGC
pIVEX2.4d-PA4080-F1	ggcatcgaaggccgcggccgcTCCCTACATCGCATTCGCGTAA	PA4080 overexpression
pIVEX2.4d-PA4080-R1	tgcagagctcgctcgagtcgacTCAGGGCATCCGGCAATAGC
pIVEX2.4d-PA4101-F1	ggcatcgaaggccgcggccgcGAGCATGTCGATCACATCCTGA	PA4101 overexpression
pIVEX2.4d-PA4101-R1	tgcagagctcgctcgagtcgacTCATGGATGGGCCTCGACCA	(bfmR)
pIVEX2.4d-PA4196-F1	ggcatcgaaggccgcggccgcGCTATGCCTGACGAAGCGCT	PA4196 overexpression
pIVEX2.4d-PA4196-R1	tgcagagctcgctcgagtcgacTCAGGTGCCCTCGCGCAAG	(bfiR)
pIVEX2.4d-PA4296-F1	ggcatcgaaggccgcggccgcGACAAACCGGCCTCGCGGC	PA4296 overexpression
pIVEX2.4d-PA4296-R1	tgcagagctcgctcgagtcgacTCAGTGCACCACCGCTCCG	(pprB)
pIVEX2.4d-PA4381-F1	ggcatcgaaggccgcggccgcCGAATACTGGTGGTCGAAGAC	PA4381 overexpression
pIVEX2.4d-PA4381-R1	tgcagagctcgctcgagtcgacTTATACTCCATTCGGCTCCTCC	(colB)
pIVEX2.4d-PA4493-F1	ggcatcgaaggccgcggccgcTCTGAAGAGCTGCTCTTCGAAG	PA4493 overexpression
pIVEX2.4d-PA4493-R1	tgcagagctcgctcgagtcgacTCAGCGCCGTACCGGCCGC	(roxR)
pIVEX2.4d-PA4547-F1	ggcatcgaaggccgcggccgcAGCCGACAAAAAGCCCTGATC	PA4547 overexpression
pIVEX2.4d-PA4547-R1	tgcagagctcgctcgagtcgacTCAGTCGATGCCCAGCTTTTTC	(pilR)
pIVEX2.4d-PA4726-F2	ggcatcgaaggccgcggccgcGCACATATTCTGATCGTCGAAG	PA4726 overexpression
pIVEX2.4d-PA4726-R2	tgcagagctcgctcgagtcgacTTACGAGTCGGCCGAGGCC	(cbrB)
pIVEX2.4d-PA4776-F2	ggcatcgaaggccgcggccgcAGAATACTGCTGGCCGAGGAC	PA4776 overexpression
pIVEX2.4d-PA4776-R2	tgcagagctcgctcgagtcgacTCAGGGCGCCGGCTGGTCG	(pmrA)
pIVEX2.4d-PA4885-F1	ggcatcgaaggccgcggccgcCGCATCCTGGTGATCGAAGAC	PA4885 overexpression
pIVEX2.4d-PA4885-R1	tgcagagctcgctcgagtcgacTCAGGGAGCGGCGGGCGG	(irlR)
pIVEX2.4d-PA4983-F1	ggcatcgaaggccgcggccgcGCGATGGTTCCGCGCGTATTG	PA4983 overexpression
pIVEX2.4d-PA4983-R1	tgcagagctcgctcgagtcgacTCAGGCGTCGCTGGCCGCG	(aruR)
pIVEX2.4d-PA5125-F1	ggcatcgaaggccgcggccgcAGCCGATCAGAGACCGTCTGG	PA5125 overexpression
pIVEX2.4d-PA5125-R1	tgcagagctcgctcgagtcgacTCAGTCGTCGCCTTCGTCGTC	(ntrC)
pIVEX2.4d-PA5166-F1	ggcatcgaaggccgcggccgcAGTCCCTTCGCGCCATTCGAT	PA5166 overexpression
pIVEX2.4d-PA5166-R1	tgcagagctcgctcgagtcgacTCATTCGCCATCATCTGGCGG	(dctD)
pIVEX2.4d-PA5200-F1	ggcatcgaaggccgcggccgcTCGAACCCTGCCGCCCTGG	PA5200 overexpression
pIVEX2.4d-PA5200-R1	tgcagagctcgctcgagtcgacTCAGGCCTTGCGCGCGTTGC	(amgR)
pIVEX2.4d-PA5261-F2	ggcatcgaaggccgcggccgcAATGTCCTGATTGTCGATGACG	PA5261 overexpression
pIVEX2.4d-PA5261-R2	tgcagagctcgctcgagtcgacTCAGAGCTGATGCATCAGACG	(algR)
pIVEX2.4d-PA5360-F1	ggcatcgaaggccgcggccgcGTTGGCAAGACAATCCTCATCG	PA5360 overexpression
pIVEX2.4d-PA5360-R1	tgcagagctcgctcgagtcgacTCAGCTCTTGGTGGAGAAACG	(phoB)
pIVEX2.4d-PA5364-F1	ggcatcgaaggccgcggccgcAGCAAAGTCAGCGCGCTAGTG	PA5364 overexpression
pIVEX2.4d-PA5364-R1	tgcagagctcgctcgagtcgacTCAGGCGCCGGGAACGTAGT
pIVEX2.4d-PA5483-F2	ggcatcgaaggccgcggccgcGAAACCACTTCCGAAAAACAGG	PA5483 overexpression
pIVEX2.4d-PA5483-R2	tgcagagctcgctcgagtcgacTCATAGGCCGTACTGCTTGCG	(algB)
pIVEX2.4d-PA5511-F1	ggcatcgaaggccgcggccgcAGCGACCAGGTGATCTTCGTC	PA5511 overexpression
pIVEX2.4d-PA5511-R1	tgcagagctcgctcgagtcgacTCAGGCCGGCTCTTCGCCG	(mfiR)
pIVEX2.4d-PA14_59770-F	ggcatcgaaggccgcggccgcCGTCCGGGGTCAATAGTTGGAA	PA14_59770 overexpression
pIVEX2.4d-PA14_59770-R	tgcagagctcgctcgagtcgacTCAATGGAACAAGTTGGCATGCA	(rcsB)
pIVEX2.4d-IHMA_02165-F	ggcatcgaaggccgcggccgcAAACTGCTGGTCGTTGAAGACGA	IHMA_02165
pIVEX2.4d-IHMA_02165-R	tgcagagctcgctcgagtcgacTTATGGCGCAGGGGCATCATC	overexpression
pIVEX2.4d-IHMA_02464-F	ggcatcgaaggccgcggccgcGCGAGAACCCGAATACTGATCG	IHMA_02464
pIVEX2.4d-IHMA_02464-R	tgcagagctcgctcgagtcgacTCAGCCGGGTTCGTTCTGCG	overexpression
pIVEX2.4d-IHMA_06096-F	ggcatcgaaggccgcggccgcCCAATCAGAACGATCATTGCCG	IHMA_06096
pIVEX2.4d-IHMA_06096-R	tgcagagctcgctcgagtcgacTCAGCGATCGATCACGCCTATC	overexpression
