## Supplementary Dataset 1 for "Determination of the Two-Component Systems regulatory network reveals core and accessory regulations across *Pseudomonas aeruginosa* lineages": CS1_PA0034-IHMA87_00036_ALLpeaks_IHMA.tab

chrom	peakID	log(qvalue)	fold_enrichment	summit_position	closest_gene	gene_start	gene_end	strand	distance_to_closest_gene
IHMA87_1	peak196	28.31	2.09856	6053689	IHMA87_05686	6052824	6054407	+	0
IHMA87_1	peak28	28.13	2.085785	497439	IHMA87_00452	497342	499756	-	0
IHMA87_1	peak85	27.86	2.0685200000000004	1684704	IHMA87_01551	1683451	1685361	-	0
IHMA87_1	peak146	27.01	2.08897	4503664	IHMA87_04220	4503304	4504377	-	0
IHMA87_1	peak62	24.97	2.025485	1331748	IHMA87_01230	1330953	1332449	+	0
IHMA87_1	peak171	24.52	1.91306	5378051	IHMA87_05058	5376024	5379155	-	0
IHMA87_1	peak3	23.63	1.989245	150175	IHMA87_00131	150014	150355	+	0
IHMA87_1	peak74	22.44	1.97675	1538071	IHMA87_01420	1537468	1539087	-	0
IHMA87_1	peak153	22.18	1.97151	4752195	IHMA87_04460	4750093	4752699	+	0
IHMA87_1	peak122	20.99	1.945915	3063851	IHMA87_02844	3062905	3064350	-	0
IHMA87_1	peak186	20.86	1.93867	5862607	IHMA87_05507	5861811	5863271	+	0
IHMA87_1	peak47	20.26	1.90205	799950	IHMA87_00750	799213	800232	+	0
IHMA87_1	peak124	20.02	1.90833	3500291	IHMA87_03242	3498835	3500112	-	180
IHMA87_1	peak41	19.79	1.83698	686277	IHMA87_00643	685584	686990	-	0
IHMA87_1	peak61	19.73	1.79783	1307263	IHMA87_01212	1307070	1307420	+	0
IHMA87_1	peak129	19.56	1.85436	3696641	IHMA87_03442	3696421	3697446	-	0
IHMA87_1	peak80	19.07	1.85334	1638901	IHMA87_01505	1638584	1639144	-	0
IHMA87_1	peak99	18.88	1.89267	2200803	IHMA87_02053	2199629	2201791	-	0
IHMA87_1	peak111	18.88	1.8896	2617539	IHMA87_02482	2617385	2618980	-	0
IHMA87_1	peak44	18.88	1.83798	726898	IHMA87_00699	726570	727190	+	0
IHMA87_1	peak31	18.72	1.84604	508895	IHMA87_00461	507281	509458	-	0
IHMA87_1	peak155	18.48	1.877305	4845973	IHMA87_04553	4845153	4846787	-	0
IHMA87_1	peak147	18.33	1.87288	4554387	IHMA87_04261	4554163	4554669	-	0
IHMA87_1	peak194	18.14	1.870775	5967293	IHMA87_05597	5966930	5967451	+	0
IHMA87_1	peak143	18.06	1.86924	4385164	IHMA87_04099	4384501	4385214	+	0
IHMA87_1	peak100	18.03	1.857355	2259597	IHMA87_02111	2258827	2259798	+	0
IHMA87_1	peak83	17.48	1.852715	1667191	IHMA87_01534	1665017	1667698	+	0
IHMA87_1	peak2	17.3	1.84852	114271	IHMA87_00092	112180	114888	+	0
IHMA87_1	peak10	17.16	1.84762	233433	IHMA87_00205	233287	234051	+	0
IHMA87_1	peak164	17.16	1.813955	5072345	IHMA87_04751	5071830	5073041	-	0
IHMA87_1	peak168	17.05	1.815125	5141333	IHMA87_04818	5140163	5141776	+	0
IHMA87_1	peak105	17.04	1.84167	2461659	IHMA87_02346	2461477	2461833	+	0
IHMA87_1	peak202	16.93	1.835315	6262350	IHMA87_05870	6260815	6262890	+	0
IHMA87_1	peak120	16.92	1.83901	3028008	IHMA87_02809	3027101	3029233	+	0
IHMA87_1	peak36	16.8	1.777735	597701	IHMA87_00555	597323	599575	-	0
IHMA87_1	peak185	16.37	1.82293	5847077	IHMA87_05499	5845041	5847689	+	0
IHMA87_1	peak25	16.27	1.778345	466000	IHMA87_00423	465805	467295	+	0
IHMA87_1	peak193	15.94	1.811085	5963562	IHMA87_05594	5962793	5964202	+	0
IHMA87_1	peak63	15.83	1.797695	1350824	IHMA87_01252	1350415	1351914	-	0
IHMA87_1	peak199	15.78	1.7772199999999998	6212175	IHMA87_05821	6210517	6212526	+	0
IHMA87_1	peak138	15.74	1.805855	4024499	IHMA87_03756	4024110	4025069	+	0
IHMA87_1	peak115	15.62	1.80367	2649541	IHMA87_02514	2649312	2649884	-	0
IHMA87_1	peak141	15.6	1.703275	4189457	IHMA87_03912	4189328	4189663	-	0
IHMA87_1	peak35	15.59	1.7306	569687	IHMA87_00526	567910	569907	+	0
IHMA87_1	peak201	15.5	1.79928	6259777	IHMA87_05868	6258897	6259748	-	30
IHMA87_1	peak87	15.49	1.79898	1740874	IHMA87_01609	1740279	1742465	-	0
IHMA87_1	peak20	15.27	1.7716349999999998	326159	IHMA87_00292	325726	326418	-	0
IHMA87_1	peak58	15.17	1.786675	1216478	IHMA87_01124	1216428	1217495	+	0
IHMA87_1	peak112	15.15	1.78955	2623291	IHMA87_02487	2622667	2624088	-	0
IHMA87_1	peak1	15.11	1.7513999999999998	53658	IHMA87_00044	52864	56652	+	0
IHMA87_1	peak97	15.03	1.786895	2114858	IHMA87_01965	2113711	2117160	-	0
IHMA87_1	peak13	14.98	1.71855	293751	IHMA87_00263	293601	294779	+	0
IHMA87_1	peak17	14.87	1.6897	315158	IHMA87_00281	314972	315883	+	0
IHMA87_1	peak182	14.85	1.71427	5730927	IHMA87_05401	5730210	5731124	-	0
IHMA87_1	peak190	14.85	1.771915	5882262	IHMA87_05522	5881548	5883692	-	0
IHMA87_1	peak15	14.83	1.76745	301088	IHMA87_00268	300120	301502	+	0
IHMA87_1	peak54	14.77	1.777875	1143423	IHMA87_01066	1142554	1143849	+	0
IHMA87_1	peak9	14.69	1.7620399999999998	224078	IHMA87_00194	223379	224299	-	0
IHMA87_1	peak145	14.59	1.773105	4425065	IHMA87_04138	4424940	4425863	+	0
IHMA87_1	peak59	14.54	1.770355	1224963	IHMA87_01132	1223501	1225363	+	0
IHMA87_1	peak8	14.5	1.72296	222616	IHMA87_00193	222573	223382	-	0
IHMA87_1	peak76	14.18	1.699525	1555568	IHMA87_01434	1555254	1556045	-	0
IHMA87_1	peak33	14.07	1.75365	568488	IHMA87_00526	567910	569907	+	0
IHMA87_1	peak137	14.05	1.756035	3977119	IHMA87_03713	3975208	3977331	-	0
IHMA87_1	peak103	14.03	1.7573	2425289	IHMA87_02287	2424069	2425868	-	0
IHMA87_1	peak178	14.01	1.75653	5621508	IHMA87_05293	5621135	5622064	-	0
IHMA87_1	peak116	13.95	1.751795	2748244	IHMA87_02614	2747869	2748804	+	0
IHMA87_1	peak144	13.79	1.75115	4410337	IHMA87_04123	4409620	4410756	-	0
IHMA87_1	peak180	13.78	1.749815	5671244	IHMA87_05342	5670327	5671934	+	0
IHMA87_1	peak198	13.76	1.7344849999999998	6106034	IHMA87_05734	6105690	6106448	-	0
IHMA87_1	peak5	13.61	1.64596	189844	IHMA87_00163	188988	190322	+	0
IHMA87_1	peak92	13.61	1.743595	1955791	IHMA87_01827	1955043	1956125	+	0
IHMA87_1	peak161	13.61	1.746255	5014472	IHMA87_04690	5013444	5016500	+	0
IHMA87_1	peak210	13.58	1.72417	6443784	IHMA87_06037	6442279	6445020	-	0
IHMA87_1	peak64	13.5	1.69062	1364509	IHMA87_01260	1364333	1365961	+	0
IHMA87_1	peak197	13.45	1.699945	6088092	IHMA87_05718	6087347	6088693	+	0
IHMA87_1	peak106	13.36	1.7368	2564359	IHMA87_02438	2563583	2569879	-	0
IHMA87_1	peak34	13.35	1.737295	569210	IHMA87_00526	567910	569907	+	0
IHMA87_1	peak159	13.31	1.73308	4968355	IHMA87_04645	4967385	4968566	-	0
IHMA87_1	peak27	13.23	1.733375	474566	IHMA87_00429	473088	474698	-	0
IHMA87_1	peak128	13.16	1.70809	3681783	IHMA87_03428	3681022	3682074	-	0
IHMA87_1	peak125	13.13	1.725355	3530389	IHMA87_03265	3529766	3531208	+	0
IHMA87_1	peak170	13.02	1.68548	5331248	IHMA87_05018	5330782	5331726	-	0
IHMA87_1	peak151	13.02	1.7285499999999998	4648536	IHMA87_04363	4648299	4648997	-	0
IHMA87_1	peak56	13.0	1.700515	1184379	IHMA87_01101	1184144	1185499	-	0
IHMA87_1	peak91	12.92	1.7047599999999998	1866714	IHMA87_01734	1865479	1866933	-	0
IHMA87_1	peak136	12.58	1.7167949999999998	3973091	IHMA87_03711	3972857	3973690	-	0
IHMA87_1	peak55	12.49	1.711615	1147713	IHMA87_01068	1145344	1149129	+	0
IHMA87_1	peak75	12.39	1.70531	1554895	IHMA87_01433	1552570	1555239	-	0
IHMA87_1	peak118	12.25	1.6974749999999998	2921116	IHMA87_02739	2920787	2921755	+	0
IHMA87_1	peak52	12.09	1.694125	1112791	IHMA87_01037	1111178	1113520	+	0
IHMA87_1	peak142	12.07	1.70071	4261444	IHMA87_03984	4261417	4262856	-	0
IHMA87_1	peak110	12.06	1.7000799999999998	2612037	IHMA87_02477	2611001	2612782	-	0
IHMA87_1	peak114	12.06	1.64662	2635213	IHMA87_02498	2634839	2635546	-	0
IHMA87_1	peak187	12.03	1.69531	5864656	IHMA87_05509	5864519	5865796	+	0
IHMA87_1	peak173	11.96	1.69386	5440944	IHMA87_05111	5439881	5441164	+	0
IHMA87_1	peak14	11.95	1.69145	298187	IHMA87_00266	297471	298421	+	0
IHMA87_1	peak181	11.93	1.6737	5713556	IHMA87_05386	5711714	5714653	+	0
IHMA87_1	peak212	11.86	1.67963	6482922	IHMA87_06074	6482808	6484115	+	0
IHMA87_1	peak60	11.59	1.676205	1231331	IHMA87_01139	1230312	1231526	+	0
IHMA87_1	peak121	11.56	1.67887	3052149	IHMA87_02834	3051787	3053094	-	0
IHMA87_1	peak119	11.52	1.68013	2963492	IHMA87_02757	2963283	2965709	-	0
IHMA87_1	peak94	11.51	1.67904	2019432	IHMA87_01881	2018586	2023448	+	0
IHMA87_1	peak188	11.51	1.680705	5872745	IHMA87_05516	5872053	5873486	-	0
IHMA87_1	peak71	11.43	1.66405	1501084	IHMA87_01387	1500355	1501893	-	0
IHMA87_1	peak24	11.42	1.68035	456013	IHMA87_00415	453898	456090	+	0
IHMA87_1	peak46	11.38	1.67679	797085	IHMA87_00748	796838	798133	-	0
IHMA87_1	peak154	11.31	1.655075	4799544	IHMA87_04502	4798674	4799957	+	0
IHMA87_1	peak200	11.3	1.66254	6246571	IHMA87_05852	6246194	6247588	-	0
IHMA87_1	peak102	11.3	1.672155	2342420	IHMA87_02196	2342293	2342652	-	0
IHMA87_1	peak7	11.06	1.642725	216692	IHMA87_00186	215576	216694	+	0
IHMA87_1	peak86	10.79	1.6558700000000002	1719367	IHMA87_01589	1718489	1719517	+	0
IHMA87_1	peak150	10.52	1.650125	4618614	IHMA87_04328	4618016	4618996	-	0
IHMA87_1	peak48	10.51	1.631655	860636	IHMA87_00806	859459	860844	-	0
IHMA87_1	peak123	10.51	1.648945	3451846	IHMA87_03198	3451681	3453642	-	0
IHMA87_1	peak101	10.48	1.640035	2282753	IHMA87_02136	2281972	2283099	-	0
IHMA87_1	peak39	10.38	1.6419199999999998	650399	IHMA87_00599	650192	650866	+	0
IHMA87_1	peak73	10.29	1.63378	1514759	IHMA87_01402	1514303	1515796	+	0
IHMA87_1	peak204	10.25	1.63521	6321506	IHMA87_05926	6321280	6321750	+	0
