## Supplementary Dataset 1 for "Determination of the Two-Component Systems regulatory network reveals core and accessory regulations across *Pseudomonas aeruginosa* lineages": CS1_PA0034-PA14_00430_ALLpeaks_PA14.tab

chrom	peakID	log(qvalue)	fold_enrichment	summit_position	closest_gene	gene_start	gene_end	strand	distance_to_closest_gene
refseq|NC_008463.1|chromosome	peak50	17.72	2.113455	5425675	PA14_60830	5423547	5426678	-	0
refseq|NC_008463.1|chromosome	peak39	15.86	2.062875	3728082	PA14_41760	3727851	3728876	-	0
refseq|NC_008463.1|chromosome	peak56	14.32	1.989475	5909649	PA14_66290	5907553	5910201	+	0
refseq|NC_008463.1|chromosome	peak59	13.51	1.901425	5984833	PA14_67050	5984616	5985416	-	0
refseq|NC_008463.1|chromosome	peak7	13.31	1.89703	356547	PA14_03950	356417	357298	+	0
refseq|NC_008463.1|chromosome	peak10	12.9	1.945375	556558	PA14_06290	554958	557135	-	0
refseq|NC_008463.1|chromosome	peak3	12.72	1.924905	184292	PA14_02020	183454	184788	+	0
refseq|NC_008463.1|chromosome	peak11	12.19	1.91599	617899	PA14_07130	616135	618132	+	0
refseq|NC_008463.1|chromosome	peak26	12.09	1.910845	1860229	PA14_21450	1858574	1860640	+	0
refseq|NC_008463.1|chromosome	peak53	11.38	1.8699	5764064	PA14_64710	5762752	5765721	+	0
refseq|NC_008463.1|chromosome	peak5	11.3	1.816595	299895	PA14_03300	298872	299717	+	179
refseq|NC_008463.1|chromosome	peak6	10.93	1.852035	335072	PA14_03730	334920	336098	+	0
refseq|NC_008463.1|chromosome	peak52	10.73	1.855105	5720605	PA14_64200	5719711	5721318	+	0
refseq|NC_008463.1|chromosome	peak8	10.51	1.808625	362177	PA14_04010	361977	362480	-	0
refseq|NC_008463.1|chromosome	peak27	10.41	1.82513	1903553	PA14_21880	1902163	1904259	-	0
refseq|NC_008463.1|chromosome	peak42	10.37	1.837475	4425094	PA14_49740	4424601	4425290	-	0
refseq|NC_008463.1|chromosome	peak38	10.28	1.836745	3677586	PA14_41220	3676054	3678450	-	0
refseq|NC_008463.1|chromosome	peak63	10.1	1.798495	6165898	PA14_69130	6165123	6166469	+	0
refseq|NC_008463.1|chromosome	peak62	10.07	1.80419	6129483	PA14_68730	6128743	6130326	+	0
refseq|NC_008463.1|chromosome	peak1	9.84	1.80749	129273	PA14_01320	128595	129482	+	0
refseq|NC_008463.1|chromosome	peak47	9.81	1.81572	5196115	PA14_58350	5195069	5196682	+	0
refseq|NC_008463.1|chromosome	peak46	9.57	1.7986300000000002	5099649	PA14_57220	5097424	5100174	-	0
refseq|NC_008463.1|chromosome	peak37	8.95	1.776415	3153030	PA14_35460	3152097	3153542	-	0
refseq|NC_008463.1|chromosome	peak65	8.86	1.75644	6237525	PA14_69910	6235930	6237939	+	0
refseq|NC_008463.1|chromosome	peak34	8.82	1.765935	2697867	PA14_31030	2697052	2698281	-	0
refseq|NC_008463.1|chromosome	peak69	8.59	1.7355550000000002	6529442	PA14_73350	6529110	6529898	-	0
refseq|NC_008463.1|chromosome	peak20	8.52	1.734745	1388227	PA14_16250	1387521	1389017	+	0
refseq|NC_008463.1|chromosome	peak18	8.45	1.75218	1113528	PA14_12990	1113381	1115342	-	0
refseq|NC_008463.1|chromosome	peak16	8.4	1.745565	900157	PA14_10440	899938	901194	-	0
refseq|NC_008463.1|chromosome	peak35	8.33	1.71538	2873877	PA14_32840	2873265	2874218	-	0
refseq|NC_008463.1|chromosome	peak9	8.19	1.71466	542983	PA14_06160	542843	545236	-	0
refseq|NC_008463.1|chromosome	peak23	8.05	1.7128	1587143	PA14_18500	1586560	1588191	-	0
refseq|NC_008463.1|chromosome	peak45	7.91	1.727755	4871666	PA14_54920	4867504	4871967	-	0
refseq|NC_008463.1|chromosome	peak55	7.7	1.7182	5896041	PA14_66170	5894437	5896194	-	0
refseq|NC_008463.1|chromosome	peak68	7.65	1.698965	6420825	PA14_72020	6419941	6421242	+	0
refseq|NC_008463.1|chromosome	peak40	7.62	1.668555	4202742	PA14_47160	4202607	4202942	-	0
refseq|NC_008463.1|chromosome	peak13	7.56	1.680525	741683	PA14_08680	741311	742504	+	0
refseq|NC_008463.1|chromosome	peak17	7.55	1.70411	1092765	PA14_12750	1092477	1092980	+	0
refseq|NC_008463.1|chromosome	peak14	7.2	1.68009	755911	PA14_08820	755665	757785	+	0
refseq|NC_008463.1|chromosome	peak36	6.84	1.669855	2944656	PA14_33450	2943630	2945267	-	0
refseq|NC_008463.1|chromosome	peak67	6.56	1.65989	6391707	PA14_71740	6391255	6392670	-	0
refseq|NC_008463.1|chromosome	peak61	6.48	1.653115	6014642	PA14_67340	6013782	6015224	-	0
