## Supplementary Dataset 1 for "Determination of the Two-Component Systems regulatory network reveals core and accessory regulations across *Pseudomonas aeruginosa* lineages": CS1_PA0034_ALLpeaks_PAO1.tab

chrom	peakID	log(qvalue)	fold_enrichment	summit_position	closest_gene	gene_start	gene_end	strand	distance_to_closest_gene
refseq|NC_002516.2|chromosome	peak97	24.87	2.152845	5153160	PA4598	5151078	5154209	-	0
refseq|NC_002516.2|chromosome	peak45	23.54	2.083755	1906594	PA1763	1905797	1906822	+	0
refseq|NC_002516.2|chromosome	peak17	22.17	2.054655	530131	PA0470	530029	532437	-	0
refseq|NC_002516.2|chromosome	peak19	21.63	2.063435	543770	PA0482	542170	544347	-	0
refseq|NC_002516.2|chromosome	peak99	20.96	2.06396	5220234	PA4653	5219938	5220885	+	0
refseq|NC_002516.2|chromosome	peak108	20.82	2.083375	5638226	PA5015	5636156	5638804	+	0
refseq|NC_002516.2|chromosome	peak44	19.41	1.987145	1849625	PA1703	1849403	1851523	+	0
refseq|NC_002516.2|chromosome	peak26	18.58	1.96317	936708	PA0858	936459	937397	+	0
refseq|NC_002516.2|chromosome	peak122	18.4	1.965915	6147861	PA5456	6147021	6148322	+	0
refseq|NC_002516.2|chromosome	peak31	18.4	1.962765	1091616	PA1007	1090891	1091964	+	0
refseq|NC_002516.2|chromosome	peak110	18.33	1.9289	5664307	PA5033	5663889	5664869	+	0
refseq|NC_002516.2|chromosome	peak73	17.53	1.97083	3901910	PA3486	3900233	3902659	+	0
refseq|NC_002516.2|chromosome	peak64	17.49	1.931595	3439493	PA3068	3436578	3441440	-	0
refseq|NC_002516.2|chromosome	peak4	17.29	1.892275	185461	PA0162	184594	185928	+	0
refseq|NC_002516.2|chromosome	peak20	16.72	1.935845	607934	PA0548	606160	608157	+	0
refseq|NC_002516.2|chromosome	peak14	16.63	1.929925	487158	PA0434	484964	487156	+	3
refseq|NC_002516.2|chromosome	peak95	16.55	1.92401	4963552	PA4430	4963055	4964266	-	0
refseq|NC_002516.2|chromosome	peak16	16.26	1.91712	507097	PA0450	505629	507251	-	0
refseq|NC_002516.2|chromosome	peak36	15.84	1.88547	1262139	PA1163	1260557	1263166	-	0
refseq|NC_002516.2|chromosome	peak70	15.78	1.89752	3686966	PA3294	3686584	3688650	-	0
refseq|NC_002516.2|chromosome	peak117	15.73	1.827425	5893632	PA5235	5892910	5894256	+	0
refseq|NC_002516.2|chromosome	peak25	15.53	1.891505	870778	PA0794	870249	872855	-	0
refseq|NC_002516.2|chromosome	peak106	15.49	1.89147	5511583	PA4912	5510839	5511753	-	0
refseq|NC_002516.2|chromosome	peak85	15.38	1.87486	4432230	PA3951	4432026	4432529	-	0
refseq|NC_002516.2|chromosome	peak53	15.17	1.866325	2488195	PA2259	2487856	2488878	+	0
refseq|NC_002516.2|chromosome	peak54	14.67	1.84433	2491672	PA2262	2490738	2492045	+	0
refseq|NC_002516.2|chromosome	peak96	14.59	1.846075	5032638	PA4496	5031488	5033101	+	0
refseq|NC_002516.2|chromosome	peak32	14.55	1.852535	1098930	PA1015	1098328	1099128	-	0
refseq|NC_002516.2|chromosome	peak67	14.52	1.83371	3643657	PA3257	3642964	3645060	+	0
refseq|NC_002516.2|chromosome	peak56	14.19	1.846745	2757540	PA2457	2756918	2757898	+	0
refseq|NC_002516.2|chromosome	peak46	14.11	1.8039	1921397	PA1777	1921174	1922226	+	0
refseq|NC_002516.2|chromosome	peak72	13.96	1.77234	3797692	PA3392	3797009	3798919	+	0
refseq|NC_002516.2|chromosome	peak24	13.93	1.823895	823319	PA0755	822915	824198	-	0
refseq|NC_002516.2|chromosome	peak62	13.77	1.789955	3120929	PA2760	3120073	3121350	+	0
refseq|NC_002516.2|chromosome	peak100	13.72	1.845455	5244134	PA4675	5243178	5245406	+	0
refseq|NC_002516.2|chromosome	peak23	13.7	1.807715	747788	PA0688	747470	748576	+	0
refseq|NC_002516.2|chromosome	peak55	13.57	1.81376	2551024	PA2312a	2550619	2551122	-	0
refseq|NC_002516.2|chromosome	peak76	13.49	1.80125	3970965	PA3545	3969942	3971573	+	0
refseq|NC_002516.2|chromosome	peak82	13.39	1.806515	4169723	PA3724	4168987	4170483	-	0
refseq|NC_002516.2|chromosome	peak103	13.32	1.82326	5470978	PA4873	5470186	5471451	+	0
refseq|NC_002516.2|chromosome	peak116	13.2	1.81297	5857339	PA5203	5856532	5858115	+	0
refseq|NC_002516.2|chromosome	peak93	13.04	1.76553	4936091	PA4403	4933866	4936616	-	0
refseq|NC_002516.2|chromosome	peak59	12.95	1.796065	2979142	PA2634	2977756	2979351	+	0
refseq|NC_002516.2|chromosome	peak126	12.88	1.797155	6256176	PA5563	6255854	6256642	-	0
refseq|NC_002516.2|chromosome	peak94	12.48	1.75108	4946378	PA4413	4946131	4947330	-	0
refseq|NC_002516.2|chromosome	peak84	12.37	1.7974	4188827	PA3736	4188243	4189547	-	0
refseq|NC_002516.2|chromosome	peak1	12.28	1.783925	131339	PA0108	130680	131567	+	0
refseq|NC_002516.2|chromosome	peak22	12.25	1.79313	704226	PA0650	704084	705133	+	0
refseq|NC_002516.2|chromosome	peak21	12.09	1.781845	673506	PA0611	673191	673961	-	0
refseq|NC_002516.2|chromosome	peak83	11.89	1.77331	4174883	PA3728	4173886	4179126	-	0
refseq|NC_002516.2|chromosome	peak47	11.85	1.774405	2043722	PA1874	2036441	2043847	+	0
refseq|NC_002516.2|chromosome	peak80	11.8	1.776055	4033470	PA3597	4032328	4033650	-	0
refseq|NC_002516.2|chromosome	peak88	11.8	1.7625799999999998	4684547	PA4187	4683697	4685025	+	0
refseq|NC_002516.2|chromosome	peak125	11.61	1.751995	6229391	PA5535	6228241	6229443	-	0
refseq|NC_002516.2|chromosome	peak91	11.5	1.73904	4774591	PA4269	4772279	4776478	-	0
refseq|NC_002516.2|chromosome	peak57	11.47	1.76873	2961564	PA2618	2961191	2961898	+	0
refseq|NC_002516.2|chromosome	peak61	11.3	1.7541600000000002	3085362	PA2727	3079850	3086145	+	0
refseq|NC_002516.2|chromosome	peak6	11.09	1.7554949999999998	245058	PA0217	244690	245619	-	0
refseq|NC_002516.2|chromosome	peak104	11.06	1.740255	5492663	PA4897	5491346	5494315	+	0
refseq|NC_002516.2|chromosome	peak87	10.79	1.74476	4676041	PA4179	4674944	4676239	+	0
refseq|NC_002516.2|chromosome	peak12	10.79	1.733365	474266	PA0426	473191	476331	+	0
refseq|NC_002516.2|chromosome	peak111	10.74	1.716715	5666827	PA5035	5666234	5667667	-	0
refseq|NC_002516.2|chromosome	peak10	10.68	1.7235999999999998	343653	PA0304	343256	344125	+	0
refseq|NC_002516.2|chromosome	peak30	10.67	1.7383	1054549	PA0969	1053848	1054543	+	7
refseq|NC_002516.2|chromosome	peak109	10.56	1.735675	5653749	PA5023	5652945	5654405	+	0
refseq|NC_002516.2|chromosome	peak48	10.49	1.709275	2095321	PA1920	2094329	2096356	-	0
refseq|NC_002516.2|chromosome	peak120	10.44	1.7222	6073811	PA5395	6073538	6074008	+	0
refseq|NC_002516.2|chromosome	peak123	10.21	1.7083	6166662	PA5476	6166120	6167409	-	0
refseq|NC_002516.2|chromosome	peak102	10.18	1.712325	5281245	PA4701	5280505	5282067	+	0
refseq|NC_002516.2|chromosome	peak107	10.12	1.692745	5529806	PA4928	5528659	5530902	-	0
refseq|NC_002516.2|chromosome	peak37	10.03	1.68513	1285170	PA1183	1284513	1285823	+	0
refseq|NC_002516.2|chromosome	peak7	9.97	1.705585	259456	PA0229	258463	259761	+	0
refseq|NC_002516.2|chromosome	peak0	9.81	1.69823	129588	PA0106	128512	130104	+	0
refseq|NC_002516.2|chromosome	peak90	9.81	1.69965	4770827	PA4266	4769035	4771155	-	0
refseq|NC_002516.2|chromosome	peak35	9.78	1.69692	1224884	PA1132	1224641	1225330	+	0
refseq|NC_002516.2|chromosome	peak43	9.62	1.6978	1843071	PA1693	1842568	1843221	-	0
refseq|NC_002516.2|chromosome	peak51	9.62	1.671025	2274204	PA2071	2272460	2274568	+	0
refseq|NC_002516.2|chromosome	peak60	9.61	1.69024	2990924	PA2643	2990435	2991430	+	0
refseq|NC_002516.2|chromosome	peak2	9.41	1.692555	139586	PA0119	138818	140167	+	0
refseq|NC_002516.2|chromosome	peak75	9.41	1.69036	3960631	PA3538	3959955	3961037	+	0
refseq|NC_002516.2|chromosome	peak15	9.27	1.666	497092	PA0443	496871	498361	+	0
refseq|NC_002516.2|chromosome	peak65	9.21	1.68237	3500992	PA3118	3500668	3501750	-	0
refseq|NC_002516.2|chromosome	peak89	9.19	1.674815	4751242	PA4234	4748756	4751593	+	0
refseq|NC_002516.2|chromosome	peak77	9.08	1.669785	3975157	PA3548	3974359	3975921	+	0
refseq|NC_002516.2|chromosome	peak78	8.92	1.670115	4015765	PA3583	4015408	4016163	+	0
refseq|NC_002516.2|chromosome	peak5	8.8	1.66804	234674	PA0205	233929	234849	-	0
