## Supplementary Dataset 1 for "Determination of the Two-Component Systems regulatory network reveals core and accessory regulations across *Pseudomonas aeruginosa* lineages": CS2_CreB-IHMA87_00444_ALLpeaks_IHMA.tab

chrom	peakID	log(qvalue)	fold_enrichment	summit_position	closest_gene	gene_start	gene_end	strand	distance_to_closest_gene
IHMA87_1	peak19	8659.53	130.47393499999998	5274073	IHMA87_04959	5272756	5274069	-	5
IHMA87_1	peak24	2028.64	37.8958	6197589	IHMA87_05811	6196423	6197796	-	0
IHMA87_1	peak8	1236.61	31.83862	2845494	IHMA87_02689	2845452	2845559	+	0
IHMA87_1	peak12	746.31	23.505445	4263079	IHMA87_03985	4263194	4264630	-	114
IHMA87_1	peak3	331.66	11.75228	600268	IHMA87_00556	600674	600919	+	405
IHMA87_1	peak23	308.19	12.62156	5827261	IHMA87_05484	5826413	5827297	-	0
IHMA87_1	peak2	257.46	11.94475	492711	IHMA87_00445	491256	492680	+	32
IHMA87_1	peak4	213.02	8.853125	693825	IHMA87_00648	690911	693798	+	28
IHMA87_1	peak22	212.71	8.88497	5491322	IHMA87_05159	5491356	5494243	-	33
IHMA87_1	peak25	197.22	9.0671	6287670	IHMA87_05897	6287690	6290577	-	19
IHMA87_1	peak16	183.79	7.84922	4882264	IHMA87_04578	4882284	4885171	-	19
IHMA87_1	peak9	165.88	7.75	2849702	IHMA87_02691	2848516	2849607	+	96
IHMA87_1	peak20	149.73	7.07517	5284125	IHMA87_04971	5283917	5285026	+	0
IHMA87_1	peak7	128.18	7.385535	2472075	IHMA87_02357	2472119	2472334	-	43
IHMA87_1	peak10	127.01	7.54327	3056181	IHMA87_02837	3054954	3055976	-	206
IHMA87_1	peak5	124.41	6.56832	1033649	IHMA87_00969	1032698	1034746	+	0
IHMA87_1	peak13	104.3	6.875415	4343222	IHMA87_04060	4342257	4342967	-	256
IHMA87_1	peak11	94.37	6.524005000000001	3594886	IHMA87_03324	3594558	3594830	-	57
