## Supplementary Dataset 1 for "Determination of the Two-Component Systems regulatory network reveals core and accessory regulations across *Pseudomonas aeruginosa* lineages": CS2_CreB-PA14_06060_ALLpeaks_PA14.tab

chrom	peakID	log(qvalue)	fold_enrichment	summit_position	closest_gene	gene_start	gene_end	strand	distance_to_closest_gene
refseq|NC_008463.1|chromosome	peak12	725.92	13.815095	3176627	PA14_35720	3176214	3176615	-	13
refseq|NC_008463.1|chromosome	peak4	372.69	15.40615	1230679	PA14_14430	1231207	1231584	+	527
refseq|NC_008463.1|chromosome	peak8	297.23	17.329575	2009575	PA14_23190	2008779	2009507	-	69
refseq|NC_008463.1|chromosome	peak5	181.01	11.371865	1635352	PA14_18960	1634535	1635233	-	120
refseq|NC_008463.1|chromosome	peak13	150.65	10.75127	3188162	PA14_35820	3187110	3188081	-	82
refseq|NC_008463.1|chromosome	peak23	147.1	9.141165	5330481	PA14_59840	5330226	5331335	+	0
refseq|NC_008463.1|chromosome	peak7	117.08	7.966744999999999	1926572	PA14_22100	1926578	1927303	-	5
refseq|NC_008463.1|chromosome	peak17	92.63	6.9982500000000005	4353800	PA14_49030	4353842	4354873	+	41
refseq|NC_008463.1|chromosome	peak11	83.36	7.722304999999999	2659903	PA14_30690	2659452	2660507	-	0
refseq|NC_008463.1|chromosome	peak3	79.65	7.34067	858967	PA14_09970	856435	858843	-	125
refseq|NC_008463.1|chromosome	peak21	57.35	5.31709	4952266	PA14_55610	4948578	4951673	+	594
refseq|NC_008463.1|chromosome	peak25	55.74	5.75478	6312730	PA14_70860	6311131	6312102	-	629
refseq|NC_008463.1|chromosome	peak19	49.07	5.648865000000001	4405608	PA14_49520	4403159	4405534	-	75
refseq|NC_008463.1|chromosome	peak1	47.12	5.357225	738004	PA14_08620	738405	739343	+	400
refseq|NC_008463.1|chromosome	peak10	43.2	5.21514	2422729	PA14_27990	2422054	2423370	+	0
refseq|NC_008463.1|chromosome	peak14	41.87	4.797185	3831307	PA14_43050	3829632	3831188	-	120
refseq|NC_008463.1|chromosome	peak16	41.24	4.977404999999999	4027462	PA14_45150	4026549	4027325	+	138
