## Supplementary Dataset 1 for "Determination of the Two-Component Systems regulatory network reveals core and accessory regulations across *Pseudomonas aeruginosa* lineages": CS2_CreB-PA0463_ALLpeaks_PAO1.tab

chrom	peakID	log(qvalue)	fold_enrichment	summit_position	closest_gene	gene_start	gene_end	strand	distance_to_closest_gene
refseq|NC_002516.2|chromosome	peak7	2843.51	54.20868	2761783	PA2462	2761921	2778804	-	137
refseq|NC_002516.2|chromosome	peak9	1303.42	30.591545	3906274	PA3488	3906055	3907089	+	0
refseq|NC_002516.2|chromosome	peak10	510.56	18.663545	4294582	PA3835	4294255	4294605	-	0
refseq|NC_002516.2|chromosome	peak13	430.54	18.218465	5264333	PA4690.2	5264362	5267252	-	28
refseq|NC_002516.2|chromosome	peak17	428.52	16.529935	6039814	PA5369.2	6039846	6042736	-	31
refseq|NC_002516.2|chromosome	peak0	403.6	16.3907	727022	PA0668.4	724103	726993	+	30
refseq|NC_002516.2|chromosome	peak11	391.86	15.058425	4788825	PA4280.2	4788836	4791724	-	10
refseq|NC_002516.2|chromosome	peak1	282.51	13.09675	1073921	PA0992	1073285	1073902	+	20
refseq|NC_002516.2|chromosome	peak12	281.7	9.357755	4956145	PA4421	4955574	4956029	-	117
refseq|NC_002516.2|chromosome	peak19	129.71	8.22289	6217277	PA5524	6217313	6218095	+	35
refseq|NC_002516.2|chromosome	peak3	128.87	8.771355	1254772	PA1157	1255042	1255752	+	269
