## Supplementary Dataset 1 for "Determination of the Two-Component Systems regulatory network reveals core and accessory regulations across *Pseudomonas aeruginosa* lineages": CS3_AgtR-PA14_07840_ALLpeaks_PA14.tab

chrom	peakID	log(qvalue)	fold_enrichment	summit_position	closest_gene	gene_start	gene_end	strand	distance_to_closest_gene
refseq|NC_008463.1|chromosome	peak642	4024.01	25.6549	3203572	PA14_35990	3202508	3203704	-	0
refseq|NC_008463.1|chromosome	peak853	3135.19	21.551545	4429894	PA14_49800	4429321	4430310	+	0
refseq|NC_008463.1|chromosome	peak1171	2631.58	18.48638	5886864	PA14_66080	5885130	5886941	-	0
refseq|NC_008463.1|chromosome	peak124	2570.78	18.819560000000003	596771	PA14_06875	596840	596963	+	68
refseq|NC_008463.1|chromosome	peak965	2426.91	18.10105	4946464	PA14_55580	4945726	4946322	-	143
refseq|NC_008463.1|chromosome	peak625	2213.83	16.39462	3141302	PA14_35330	3140930	3142237	-	0
refseq|NC_008463.1|chromosome	peak955	2151.83	16.69838	4895808	PA14_55100	4895224	4895700	-	109
refseq|NC_008463.1|chromosome	peak655	2133.41	16.601555	3323446	PA14_37340	3322528	3324300	-	0
refseq|NC_008463.1|chromosome	peak1153	2019.02	15.578585	5801227	PA14_65080	5800034	5802277	-	0
refseq|NC_008463.1|chromosome	peak377	1999.92	14.67494	1921795	PA14_22080	1922000	1922695	-	204
refseq|NC_008463.1|chromosome	peak1221	1979.46	15.790275	6116130	PA14_68560	6115411	6116013	-	118
refseq|NC_008463.1|chromosome	peak199	1948.82	15.318955	956558	PA14_11050	955517	956341	-	218
refseq|NC_008463.1|chromosome	peak589	1889.5	15.321195	2936735	PA14_33360	2935897	2937291	+	0
refseq|NC_008463.1|chromosome	peak143	1830.24	13.700779999999998	668144	PA14_07770	666574	669348	-	0
refseq|NC_008463.1|chromosome	peak723	1817.02	14.931704999999996	3728050	PA14_41760	3727851	3728876	-	0
refseq|NC_008463.1|chromosome	peak692	1808.63	14.885840000000002	3513768	PA14_39480	3513093	3515246	+	0
refseq|NC_008463.1|chromosome	peak620	1707.93	14.338205	3111826	PA14_34970	3111856	3114267	+	29
refseq|NC_008463.1|chromosome	peak956	1584.57	13.12602	4896545	PA14_55117	4896471	4897388	+	0
refseq|NC_008463.1|chromosome	peak370	1541.53	13.393045	1903585	PA14_21880	1902163	1904259	-	0
refseq|NC_008463.1|chromosome	peak147	1454.91	12.92957	677488	PA14_07860	677604	678713	+	115
refseq|NC_008463.1|chromosome	peak275	1446.56	12.88319	1397810	PA14_16350	1397019	1397660	-	151
refseq|NC_008463.1|chromosome	peak214	1428.28	12.77875	1096778	PA14_12810	1096875	1098053	+	96
refseq|NC_008463.1|chromosome	peak1141	1411.99	12.681435	5725818	PA14_64230	5722815	5725643	+	176
refseq|NC_008463.1|chromosome	peak607	1403.57	11.994855	3014986	PA14_33910	3014295	3015569	-	0
refseq|NC_008463.1|chromosome	peak272	1381.41	12.50896	1383134	PA14_16190	1378878	1384118	+	0
refseq|NC_008463.1|chromosome	peak998	1365.43	12.418305	5104174	PA14_57290	5104093	5105346	-	0
refseq|NC_008463.1|chromosome	peak855	1319.97	12.150915	4434678	PA14_49870	4434110	4434649	-	30
refseq|NC_008463.1|chromosome	peak80	1293.77	10.46575	356596	PA14_03950	356417	357298	+	0
refseq|NC_008463.1|chromosome	peak636	1269.03	11.855375	3186201	PA14_35800	3184999	3186315	-	0
refseq|NC_008463.1|chromosome	peak1009	1233.71	11.64422	5136911	PA14_57670	5135577	5136923	-	0
refseq|NC_008463.1|chromosome	peak131	1214.37	11.53137	630559	PA14_07340	630641	631552	-	81
refseq|NC_008463.1|chromosome	peak1039	1187.19	11.370435	5287568	PA14_59350	5286291	5287619	+	0
refseq|NC_008463.1|chromosome	peak818	1137.78	11.07244	4227343	PA14_47440	4226666	4227598	-	0
refseq|NC_008463.1|chromosome	peak1087	1097.66	10.828	5486780	PA14_61480	5485428	5486711	+	70
refseq|NC_008463.1|chromosome	peak938	1083.29	10.739955000000002	4829531	PA14_54480	4829610	4830554	+	78
refseq|NC_008463.1|chromosome	peak732	1077.66	10.70101	3766973	PA14_42230	3766270	3768564	+	0
refseq|NC_008463.1|chromosome	peak55	1075.93	10.696165	273564	PA14_03110	273633	273920	-	68
refseq|NC_008463.1|chromosome	peak499	1034.47	9.705195	2461010	PA14_28530	2460195	2461094	-	0
refseq|NC_008463.1|chromosome	peak881	1026.88	9.77958	4586158	PA14_51580	4585927	4586130	-	29
refseq|NC_008463.1|chromosome	peak1200	1024.21	10.375225	5999509	PA14_67220	5999498	6001735	-	0
refseq|NC_008463.1|chromosome	peak1094	1015.05	10.316305	5513735	PA14_61820	5512690	5513790	+	0
refseq|NC_008463.1|chromosome	peak1095	1006.45	10.258	5514962	PA14_61850	5515120	5517348	+	157
refseq|NC_008463.1|chromosome	peak407	1000.87	10.228715	2027296	PA14_23360	2026846	2027928	+	0
refseq|NC_008463.1|chromosome	peak79	984.67	9.893455	354687	PA14_03930	354084	355181	+	0
refseq|NC_008463.1|chromosome	peak622	951.81	9.91697	3136928	PA14_35270	3135932	3137251	-	0
refseq|NC_008463.1|chromosome	peak155	947.12	9.88352	713538	PA14_08320	713513	713815	+	0
refseq|NC_008463.1|chromosome	peak442	922.3	9.73195	2148054	PA14_24580	2148060	2148536	+	5
refseq|NC_008463.1|chromosome	peak1124	909.62	9.652325	5616703	PA14_62930	5615696	5616832	-	0
refseq|NC_008463.1|chromosome	peak1244	902.51	9.60492	6222923	PA14_69760	6221897	6222811	-	113
refseq|NC_008463.1|chromosome	peak821	896.13	9.566475	4275135	PA14_48030	4275245	4276870	+	109
refseq|NC_008463.1|chromosome	peak433	888.87	9.519425	2116473	PA14_24340	2115489	2116784	-	0
refseq|NC_008463.1|chromosome	peak738	881.42	9.46915	3806751	PA14_42790	3805908	3806822	-	0
refseq|NC_008463.1|chromosome	peak75	874.88	9.419835	339506	PA14_03780	338777	339739	+	0
refseq|NC_008463.1|chromosome	peak94	873.12	9.41512	441243	PA14_05010	440240	441586	+	0
refseq|NC_008463.1|chromosome	peak169	872.49	9.25011	757562	PA14_08820	755665	757785	+	0
refseq|NC_008463.1|chromosome	peak867	867.87	9.38164	4499080	PA14_50630	4498513	4499178	+	0
refseq|NC_008463.1|chromosome	peak1243	853.74	9.287095	6222375	PA14_69760	6221897	6222811	-	0
refseq|NC_008463.1|chromosome	peak926	845.03	9.230365	4760105	PA14_53670	4760148	4760960	-	42
refseq|NC_008463.1|chromosome	peak660	839.18	9.194865	3344117	PA14_37570	3343321	3344595	-	0
refseq|NC_008463.1|chromosome	peak545	830.97	9.14143	2625531	PA14_30310	2625132	2625758	+	0
refseq|NC_008463.1|chromosome	peak533	824.22	9.09512	2557000	PA14_29480	2556397	2557200	+	0
refseq|NC_008463.1|chromosome	peak462	807.45	8.983785000000001	2244438	PA14_25670	2244161	2244397	+	42
refseq|NC_008463.1|chromosome	peak648	802.48	8.95039	3232392	PA14_36290	3231514	3232551	-	0
refseq|NC_008463.1|chromosome	peak404	788.58	8.858575	2016475	PA14_23260	2014754	2017519	+	0
refseq|NC_008463.1|chromosome	peak873	787.13	8.85039	4551051	PA14_51205	4550803	4551603	+	0
refseq|NC_008463.1|chromosome	peak387	768.24	7.674545	1934098	PA14_22160	1934355	1934861	-	256
refseq|NC_008463.1|chromosome	peak1209	761.16	8.672455	6045062	PA14_67670	6044551	6045627	+	0
refseq|NC_008463.1|chromosome	peak689	757.24	8.64855	3493897	PA14_39240	3493835	3494857	+	0
refseq|NC_008463.1|chromosome	peak1201	746.55	8.576875000000001	6000147	PA14_67220	5999498	6001735	-	0
refseq|NC_008463.1|chromosome	peak165	743.36	8.55663	750109	PA14_08760	746203	750276	+	0
refseq|NC_008463.1|chromosome	peak84	738.04	8.218354999999999	362204	PA14_04010	361977	362480	-	0
refseq|NC_008463.1|chromosome	peak0	734.8	8.496755	1992	PA14_00010	483	2027	+	0
refseq|NC_008463.1|chromosome	peak1092	719.94	8.397235	5495368	PA14_61580	5494480	5495502	-	0
refseq|NC_008463.1|chromosome	peak590	716.27	8.368535000000001	2938138	PA14_33370	2937476	2937790	-	349
refseq|NC_008463.1|chromosome	peak248	709.82	8.324745	1279180	PA14_15080	1278843	1280258	+	0
refseq|NC_008463.1|chromosome	peak599	696.56	8.235035	2966078	PA14_33610	2956615	2972064	+	0
refseq|NC_008463.1|chromosome	peak758	692.31	8.205285	3947815	PA14_44340	3947245	3948672	+	0
refseq|NC_008463.1|chromosome	peak582	688.56	8.1814	2873862	PA14_32840	2873265	2874218	-	0
refseq|NC_008463.1|chromosome	peak1208	682.76	8.13883	6040062	PA14_67600	6038737	6040146	+	0
refseq|NC_008463.1|chromosome	peak85	665.21	8.018245	376741	PA14_04210	375633	377027	-	0
refseq|NC_008463.1|chromosome	peak1032	646.46	7.883195	5244954	PA14_58880	5243628	5244719	-	236
refseq|NC_008463.1|chromosome	peak170	640.21	7.71062	758321	PA14_08830	757816	759009	+	0
refseq|NC_008463.1|chromosome	peak163	636.21	7.81342	741814	PA14_08680	741311	742504	+	0
refseq|NC_008463.1|chromosome	peak768	626.3	7.49421	3979850	PA14_44680	3979782	3983270	-	0
refseq|NC_008463.1|chromosome	peak843	622.79	7.717015	4395758	PA14_49460	4394703	4397594	+	0
refseq|NC_008463.1|chromosome	peak565	619.26	7.69253	2763283	PA14_31760	2762283	2763218	+	66
refseq|NC_008463.1|chromosome	peak182	616.57	7.67576	846226	PA14_09820	844784	846427	+	0
refseq|NC_008463.1|chromosome	peak213	588.78	7.470569999999999	1092640	PA14_12750	1092477	1092980	+	0
refseq|NC_008463.1|chromosome	peak220	583.89	7.054795	1126011	PA14_13110	1124320	1126002	+	10
refseq|NC_008463.1|chromosome	peak304	575.67	7.3762	1524491	PA14_17740	1524359	1525681	+	0
refseq|NC_008463.1|chromosome	peak880	574.34	7.201335	4585462	PA14_51560	4584990	4585439	-	24
refseq|NC_008463.1|chromosome	peak726	569.68	7.337355	3736570	PA14_41820	3736022	3737383	+	0
refseq|NC_008463.1|chromosome	peak1060	567.95	6.715505	5373394	PA14_60310	5373154	5376630	+	0
refseq|NC_008463.1|chromosome	peak1075	555.4	7.23175	5442746	PA14_61040	5442643	5444184	-	0
refseq|NC_008463.1|chromosome	peak307	549.66	7.063225	1540810	PA14_17930	1540030	1541568	-	0
refseq|NC_008463.1|chromosome	peak592	548.07	7.179565	2942466	PA14_33430	2941727	2942587	-	0
refseq|NC_008463.1|chromosome	peak552	546.92	7.168175	2661464	PA14_30700	2661144	2664122	+	0
refseq|NC_008463.1|chromosome	peak329	540.43	7.12017	1648106	PA14_19090	1647642	1648208	+	0
refseq|NC_008463.1|chromosome	peak1046	538.83	7.10812	5327655	PA14_59800	5324826	5327621	-	35
refseq|NC_008463.1|chromosome	peak515	537.59	6.86017	2486992	PA14_28820	2485638	2488136	+	0
refseq|NC_008463.1|chromosome	peak563	537.05	7.0967	2745113	PA14_31580	2744407	2745636	+	0
refseq|NC_008463.1|chromosome	peak1230	532.69	7.063744999999999	6172826	PA14_69200	6172582	6172908	-	0
refseq|NC_008463.1|chromosome	peak1049	529.06	7.033284999999999	5332513	PA14_59860	5332241	5332600	+	0
refseq|NC_008463.1|chromosome	peak652	528.11	7.02763	3281958	PA14_36830	3282187	3282585	+	228
refseq|NC_008463.1|chromosome	peak1167	523.97	6.995915	5856768	PA14_65750	5855497	5856945	+	0
refseq|NC_008463.1|chromosome	peak1217	523.41	6.99546	6093066	PA14_68300	6093086	6094534	+	19
refseq|NC_008463.1|chromosome	peak534	518.74	6.95907	2565006	PA14_29575	2564914	2565231	+	0
refseq|NC_008463.1|chromosome	peak51	517.87	6.952295	254415	PA14_02890	253792	254625	+	0
refseq|NC_008463.1|chromosome	peak6	514.56	6.437655	14771	PA14_00120	14236	15123	+	0
refseq|NC_008463.1|chromosome	peak711	512.2	6.74052	3675974	PA14_41210	3675646	3675918	-	57
refseq|NC_008463.1|chromosome	peak1000	508.59	6.87612	5112674	PA14_57380	5112248	5113330	-	0
refseq|NC_008463.1|chromosome	peak1313	501.92	6.82735	6532442	PA14_73370	6530561	6532453	-	0
refseq|NC_008463.1|chromosome	peak27	500.4	6.670715	127654	PA14_01300	126427	128019	+	0
refseq|NC_008463.1|chromosome	peak1024	498.61	6.805185000000001	5214392	PA14_58550	5213357	5214256	+	137
refseq|NC_008463.1|chromosome	peak1160	489.87	6.73977	5817719	PA14_65280	5817176	5818378	-	0
refseq|NC_008463.1|chromosome	peak602	489.83	6.739245	2986893	PA14_33680	2986159	2988606	-	0
refseq|NC_008463.1|chromosome	peak514	482.08	6.67869	2485921	PA14_28820	2485638	2488136	+	0
refseq|NC_008463.1|chromosome	peak156	473.66	6.505915	718849	PA14_08390	718670	719464	+	0
refseq|NC_008463.1|chromosome	peak746	470.82	6.595825	3872927	PA14_43480	3872515	3873162	+	0
refseq|NC_008463.1|chromosome	peak827	468.22	6.417975	4320592	PA14_48590	4320187	4320933	+	0
refseq|NC_008463.1|chromosome	peak69	467.34	6.28935	310282	PA14_03380	309749	311728	+	0
refseq|NC_008463.1|chromosome	peak1097	464.72	6.3868350000000005	5517298	PA14_61850	5515120	5517348	+	0
refseq|NC_008463.1|chromosome	peak1126	461.98	6.52248	5625598	PA14_63060	5625711	5626190	+	112
refseq|NC_008463.1|chromosome	peak1102	459.68	5.645025	5536343	PA14_62040	5535182	5535889	-	455
refseq|NC_008463.1|chromosome	peak861	459.37	6.33949	4466846	PA14_50290	4465407	4466873	-	0
refseq|NC_008463.1|chromosome	peak32	456.21	6.48123	139796	PA14_01490	139831	140241	+	34
refseq|NC_008463.1|chromosome	peak729	454.18	6.46758	3741538	PA14_41900	3741216	3742163	-	0
refseq|NC_008463.1|chromosome	peak511	453.26	6.455970000000001	2483477	PA14_28810	2480409	2485532	+	0
refseq|NC_008463.1|chromosome	peak391	452.42	6.223525	1939320	PA14_22270	1939714	1941291	-	393
refseq|NC_008463.1|chromosome	peak547	450.2	6.431905	2646662	PA14_30570	2646291	2647394	-	0
refseq|NC_008463.1|chromosome	peak150	449.63	6.431085	684506	PA14_07940	683802	685280	+	0
refseq|NC_008463.1|chromosome	peak146	449.51	6.21926	673649	PA14_07820	673136	675529	+	0
refseq|NC_008463.1|chromosome	peak484	448.08	6.41624	2395265	PA14_27590	2394478	2395251	-	15
refseq|NC_008463.1|chromosome	peak50	447.68	6.403325	249648	PA14_02810	248614	249912	+	0
refseq|NC_008463.1|chromosome	peak139	447.49	6.13264	657970	PA14_07650	656629	658182	-	0
refseq|NC_008463.1|chromosome	peak759	443.57	6.384195	3948600	PA14_44340	3947245	3948672	+	0
refseq|NC_008463.1|chromosome	peak422	440.85	6.359165	2084840	PA14_23990	2084868	2086376	+	27
refseq|NC_008463.1|chromosome	peak633	440.34	3.81353	3176283	PA14_35720	3176214	3176615	-	0
refseq|NC_008463.1|chromosome	peak817	439.83	6.350175	4224812	PA14_47410	4224835	4225284	-	22
refseq|NC_008463.1|chromosome	peak1096	435.81	6.320225000000001	5516110	PA14_61850	5515120	5517348	+	0
refseq|NC_008463.1|chromosome	peak787	429.98	6.27548	4117590	PA14_46280	4117560	4117787	+	0
refseq|NC_008463.1|chromosome	peak16	429.97	6.27581	66118	PA14_00640	64665	66497	+	0
refseq|NC_008463.1|chromosome	peak637	427.57	6.258789999999999	3187898	PA14_35820	3187110	3188081	-	0
refseq|NC_008463.1|chromosome	peak148	426.67	6.227925	679791	PA14_07870	678769	679815	+	0
refseq|NC_008463.1|chromosome	peak296	422.77	6.21973	1498853	PA14_17470	1498099	1498992	+	0
refseq|NC_008463.1|chromosome	peak989	421.79	6.20957	5067959	PA14_56880	5067018	5068148	+	0
refseq|NC_008463.1|chromosome	peak1240	421.13	6.206375	6214341	PA14_69640	6213947	6214282	-	60
refseq|NC_008463.1|chromosome	peak140	417.35	5.926435	660008	PA14_07680	659551	661473	-	0
refseq|NC_008463.1|chromosome	peak940	415.39	6.1574800000000005	4840896	PA14_54600	4840050	4840871	-	26
refseq|NC_008463.1|chromosome	peak134	412.91	6.1393450000000005	642107	PA14_07480	640581	642266	-	0
refseq|NC_008463.1|chromosome	peak561	411.35	6.12616	2725388	PA14_31340	2725301	2725657	+	0
refseq|NC_008463.1|chromosome	peak445	407.47	6.094375	2167753	PA14_24790	2167408	2168673	-	0
refseq|NC_008463.1|chromosome	peak714	404.34	6.070115	3680442	PA14_41240	3679967	3680608	-	0
refseq|NC_008463.1|chromosome	peak15	402.27	6.05312	56974	PA14_00550	55575	56984	-	0
refseq|NC_008463.1|chromosome	peak313	399.2	6.0311	1576149	PA14_18360	1576105	1577124	-	0
refseq|NC_008463.1|chromosome	peak836	396.73	6.008475000000001	4375307	PA14_49250	4373199	4375703	+	0
refseq|NC_008463.1|chromosome	peak1077	394.92	5.9937	5451053	PA14_61130	5450114	5451361	-	0
refseq|NC_008463.1|chromosome	peak564	393.5	5.506449999999999	2756713	PA14_31690	2753561	2757226	+	0
refseq|NC_008463.1|chromosome	peak1252	387.77	5.9378	6262361	PA14_70240	6262382	6263590	+	20
refseq|NC_008463.1|chromosome	peak397	383.62	5.90111	1953594	PA14_22440	1952350	1954182	-	0
refseq|NC_008463.1|chromosome	peak47	382.36	5.890815	234556	PA14_02640	233992	234756	+	0
refseq|NC_008463.1|chromosome	peak540	379.01	5.841555	2597324	PA14_29990	2596164	2597945	-	0
refseq|NC_008463.1|chromosome	peak1026	375.96	5.83778	5218766	PA14_58570	5217322	5219583	-	0
refseq|NC_008463.1|chromosome	peak528	375.46	5.836735	2540010	PA14_29350	2539430	2541670	-	0
refseq|NC_008463.1|chromosome	peak83	374.36	5.82418	360293	PA14_03980	358448	360835	-	0
refseq|NC_008463.1|chromosome	peak153	373.3	5.816730000000001	708885	PA14_08300	707772	711431	+	0
refseq|NC_008463.1|chromosome	peak1213	372.81	5.75545	6073802	PA14_68070	6073485	6074237	+	0
refseq|NC_008463.1|chromosome	peak1135	366.32	5.75672	5672051	PA14_63605	5669268	5672348	-	0
refseq|NC_008463.1|chromosome	peak128	366.26	5.7580100000000005	617908	PA14_07130	616135	618132	+	0
refseq|NC_008463.1|chromosome	peak408	365.73	5.41214	2033433	PA14_23410	2033233	2034075	+	0
refseq|NC_008463.1|chromosome	peak966	365.07	5.736835	4952338	PA14_55610	4948578	4951673	+	666
refseq|NC_008463.1|chromosome	peak1151	364.96	5.742355	5785370	PA14_64910	5785100	5786038	+	0
refseq|NC_008463.1|chromosome	peak429	363.6	5.739325	2110133	PA14_24290	2108357	2110321	+	0
refseq|NC_008463.1|chromosome	peak1223	362.66	5.7295300000000005	6131626	PA14_68740	6130369	6131667	-	0
refseq|NC_008463.1|chromosome	peak604	359.87	5.706295	2993959	PA14_33730	2993821	2995167	-	0
refseq|NC_008463.1|chromosome	peak474	354.6	5.659660000000001	2333617	PA14_26780	2333398	2333565	-	53
refseq|NC_008463.1|chromosome	peak897	353.05	5.60026	4623459	PA14_52130	4622057	4623385	-	75
refseq|NC_008463.1|chromosome	peak1238	352.11	5.640155	6208876	PA14_69590	6208279	6209160	+	0
refseq|NC_008463.1|chromosome	peak482	351.77	5.60971	2385045	PA14_27470	2384255	2385382	-	0
refseq|NC_008463.1|chromosome	peak709	351.42	5.63398	3664177	PA14_41090	3663439	3665043	+	0
refseq|NC_008463.1|chromosome	peak1012	345.15	5.58124	5161612	PA14_58000	5161030	5161641	-	0
refseq|NC_008463.1|chromosome	peak61	344.72	5.5764	288594	PA14_03240	288454	288972	-	0
refseq|NC_008463.1|chromosome	peak1210	343.99	5.571515	6052134	PA14_67780	6052158	6052976	+	23
refseq|NC_008463.1|chromosome	peak771	343.61	5.56733	4000462	PA14_44890	4000090	4000608	+	0
refseq|NC_008463.1|chromosome	peak774	341.37	5.55077	4010013	PA14_44970	4009092	4010087	-	0
refseq|NC_008463.1|chromosome	peak558	340.39	5.5427	2696799	PA14_31010	2693904	2697041	-	0
refseq|NC_008463.1|chromosome	peak892	339.66	5.535299999999999	4603644	PA14_51830	4603516	4603986	+	0
refseq|NC_008463.1|chromosome	peak1178	338.81	5.5276	5909598	PA14_66290	5907553	5910201	+	0
refseq|NC_008463.1|chromosome	peak135	338.28	5.00297	642727	PA14_07480	640581	642266	-	462
refseq|NC_008463.1|chromosome	peak431	335.42	5.500445	2114209	PA14_24330	2113036	2115417	+	0
refseq|NC_008463.1|chromosome	peak90	334.0	5.486645	404098	PA14_04550	403906	405057	-	0
refseq|NC_008463.1|chromosome	peak506	333.19	5.4786	2476714	PA14_28770	2476671	2478314	+	0
refseq|NC_008463.1|chromosome	peak747	332.45	5.473665	3873931	PA14_43490	3873178	3874452	+	0
refseq|NC_008463.1|chromosome	peak114	329.23	5.445690000000001	543000	PA14_06160	542843	545236	-	0
refseq|NC_008463.1|chromosome	peak1255	326.4	5.18878	6266768	PA14_70280	6266710	6267615	+	0
refseq|NC_008463.1|chromosome	peak162	324.55	5.40155	737931	PA14_08620	738405	739343	+	473
refseq|NC_008463.1|chromosome	peak786	322.73	5.3865	4109547	PA14_46220	4108837	4109928	-	0
refseq|NC_008463.1|chromosome	peak672	321.33	5.252465	3401729	PA14_38130	3400608	3401978	-	0
refseq|NC_008463.1|chromosome	peak497	320.05	5.31395	2451897	PA14_28380	2451709	2452053	+	0
refseq|NC_008463.1|chromosome	peak671	319.22	5.36049	3401206	PA14_38130	3400608	3401978	-	0
refseq|NC_008463.1|chromosome	peak1006	319.01	5.359365	5128564	PA14_57580	5128667	5129059	-	102
refseq|NC_008463.1|chromosome	peak618	316.31	5.333765	3107106	PA14_34900	3106367	3108091	+	0
refseq|NC_008463.1|chromosome	peak596	315.2	5.32698	2952825	PA14_33560	2952680	2953633	-	0
refseq|NC_008463.1|chromosome	peak202	313.82	5.30286	966800	PA14_11120	966785	967429	+	0
refseq|NC_008463.1|chromosome	peak572	313.16	5.29706	2844425	PA14_32740	2842146	2844608	+	0
refseq|NC_008463.1|chromosome	peak1198	311.92	4.762124999999999	5984835	PA14_67050	5984616	5985416	-	0
refseq|NC_008463.1|chromosome	peak1267	311.61	5.153370000000001	6312819	PA14_70860	6311131	6312102	-	718
refseq|NC_008463.1|chromosome	peak112	309.09	5.27023	538328	PA14_06080	538283	539641	+	0
refseq|NC_008463.1|chromosome	peak33	307.9	5.259675	142486	PA14_01540	142162	142785	-	0
refseq|NC_008463.1|chromosome	peak810	307.63	5.258675	4202710	PA14_47160	4202607	4202942	-	0
refseq|NC_008463.1|chromosome	peak320	305.78	5.245520000000001	1597508	PA14_18600	1597097	1598179	-	0
refseq|NC_008463.1|chromosome	peak1237	303.99	5.2295300000000005	6206237	PA14_69560	6206092	6206610	-	0
refseq|NC_008463.1|chromosome	peak486	303.18	5.218945	2411607	PA14_27810	2410873	2411553	-	55
refseq|NC_008463.1|chromosome	peak1184	300.34	5.1792	5938313	PA14_66560	5937636	5939069	-	0
refseq|NC_008463.1|chromosome	peak850	299.45	5.18613	4423645	PA14_49720	4423761	4424174	+	115
refseq|NC_008463.1|chromosome	peak1242	299.04	5.181545	6219332	PA14_69740	6219164	6220333	-	0
refseq|NC_008463.1|chromosome	peak1205	298.63	5.18075	6024072	PA14_67460	6023780	6024037	-	36
refseq|NC_008463.1|chromosome	peak743	297.88	5.174225	3832255	PA14_43070	3831886	3832404	+	0
refseq|NC_008463.1|chromosome	peak576	292.21	4.73358	2861283	PA14_32790	2848568	2864206	+	0
refseq|NC_008463.1|chromosome	peak233	289.04	5.094155000000001	1209777	PA14_14130	1209585	1210067	+	0
refseq|NC_008463.1|chromosome	peak36	286.95	5.000705	184311	PA14_02020	183454	184788	+	0
refseq|NC_008463.1|chromosome	peak1295	285.54	5.00653	6447267	PA14_72380	6446259	6447608	+	0
refseq|NC_008463.1|chromosome	peak171	283.71	4.81437	762237	PA14_08900	762244	762576	+	6
refseq|NC_008463.1|chromosome	peak1098	282.58	4.526625	5523254	PA14_61940	5522562	5523608	-	0
refseq|NC_008463.1|chromosome	peak888	281.27	4.761559999999999	4597022	PA14_51750	4596992	4597687	-	0
refseq|NC_008463.1|chromosome	peak1143	280.16	5.014635	5737494	PA14_64400	5737454	5738671	+	0
refseq|NC_008463.1|chromosome	peak376	278.57	4.812945	1919816	PA14_22075	1918863	1919495	-	322
refseq|NC_008463.1|chromosome	peak373	275.44	4.97204	1912990	PA14_21990	1912348	1913637	-	0
refseq|NC_008463.1|chromosome	peak369	274.64	4.9419	1902228	PA14_21880	1902163	1904259	-	0
refseq|NC_008463.1|chromosome	peak297	274.34	4.961080000000001	1500161	PA14_17480	1499097	1500101	+	61
refseq|NC_008463.1|chromosome	peak1257	272.56	4.946505	6280026	PA14_70470	6279150	6281255	+	0
refseq|NC_008463.1|chromosome	peak1298	272.48	4.944935	6461064	PA14_72510	6459838	6460788	+	277
refseq|NC_008463.1|chromosome	peak382	272.09	4.47877	1928071	PA14_22110	1927460	1928419	-	0
refseq|NC_008463.1|chromosome	peak1111	269.35	4.916135000000001	5564084	PA14_62370	5563973	5564485	+	0
refseq|NC_008463.1|chromosome	peak967	268.36	4.30355	4953915	PA14_55610	4948578	4951673	+	2243
refseq|NC_008463.1|chromosome	peak1107	267.38	4.485620000000001	5546116	PA14_62160	5545940	5547664	-	0
refseq|NC_008463.1|chromosome	peak720	266.43	4.887885	3713181	PA14_41570	3712447	3713499	-	0
refseq|NC_008463.1|chromosome	peak446	266.3	4.888529999999999	2174511	PA14_24880	2174319	2174540	-	0
refseq|NC_008463.1|chromosome	peak347	266.06	4.884675	1762974	PA14_20510	1762508	1763482	+	0
refseq|NC_008463.1|chromosome	peak489	264.27	4.677289999999999	2422233	PA14_27990	2422054	2423370	+	0
refseq|NC_008463.1|chromosome	peak426	263.13	4.8602050000000006	2103080	PA14_24230	2102217	2103197	+	0
refseq|NC_008463.1|chromosome	peak1070	262.18	4.85159	5411855	PA14_60730	5411518	5412909	-	0
refseq|NC_008463.1|chromosome	peak381	262.03	4.535035000000001	1926437	PA14_22100	1926578	1927303	-	140
refseq|NC_008463.1|chromosome	peak1303	261.06	4.826745000000001	6492334	PA14_72900	6492091	6492303	-	32
refseq|NC_008463.1|chromosome	peak724	259.94	4.694135	3729484	PA14_41780	3728917	3729678	-	0
refseq|NC_008463.1|chromosome	peak1047	258.07	4.64003	5331315	PA14_59840	5330226	5331335	+	0
refseq|NC_008463.1|chromosome	peak988	257.76	4.80946	5063757	PA14_56840	5063248	5064669	+	0
refseq|NC_008463.1|chromosome	peak907	257.44	4.80528	4670999	PA14_52690	4670212	4671234	-	0
refseq|NC_008463.1|chromosome	peak293	256.71	4.79589	1480660	PA14_17260	1479332	1482853	+	0
refseq|NC_008463.1|chromosome	peak833	255.8	4.43763	4353349	PA14_49020	4353287	4353553	+	0
refseq|NC_008463.1|chromosome	peak1118	255.45	4.750795	5596240	PA14_62710	5595303	5597408	-	0
refseq|NC_008463.1|chromosome	peak1203	254.27	4.774495	6015961	PA14_67350	6015332	6017011	-	0
refseq|NC_008463.1|chromosome	peak221	253.24	4.76689	1127911	PA14_13130	1126214	1128139	+	0
refseq|NC_008463.1|chromosome	peak362	252.65	4.68313	1874931	PA14_21620	1874675	1875997	+	0
refseq|NC_008463.1|chromosome	peak363	251.85	4.753285	1884444	PA14_21700	1883722	1887201	-	0
refseq|NC_008463.1|chromosome	peak1289	251.45	4.610745	6416253	PA14_71990	6416029	6417000	-	0
refseq|NC_008463.1|chromosome	peak694	250.18	4.73941	3533044	PA14_39650	3532880	3534841	-	0
refseq|NC_008463.1|chromosome	peak415	249.82	4.737915	2046029	PA14_23510	2045728	2047740	+	0
refseq|NC_008463.1|chromosome	peak502	249.54	4.73141	2467685	PA14_28650	2467219	2469141	+	0
refseq|NC_008463.1|chromosome	peak1181	248.9	4.727445	5925815	PA14_66410	5924342	5925802	+	14
refseq|NC_008463.1|chromosome	peak434	248.15	4.72008	2118831	PA14_24360	2117776	2120700	+	0
refseq|NC_008463.1|chromosome	peak631	245.42	4.677795	3170459	PA14_35670	3170054	3171382	-	0
refseq|NC_008463.1|chromosome	peak574	244.65	4.425625	2859519	PA14_32790	2848568	2864206	+	0
refseq|NC_008463.1|chromosome	peak525	244.47	4.68423	2522664	PA14_29160	2521753	2522934	+	0
refseq|NC_008463.1|chromosome	peak841	244.13	4.684200000000001	4387751	PA14_49360	4385846	4388455	+	0
refseq|NC_008463.1|chromosome	peak1227	244.1	4.68266	6157661	PA14_69050	6157699	6158157	+	37
refseq|NC_008463.1|chromosome	peak840	243.85	4.680225	4386931	PA14_49360	4385846	4388455	+	0
refseq|NC_008463.1|chromosome	peak1007	242.84	4.67018	5131736	PA14_57630	5132303	5133202	+	566
refseq|NC_008463.1|chromosome	peak513	242.19	4.6641	2485105	PA14_28810	2480409	2485532	+	0
refseq|NC_008463.1|chromosome	peak931	240.92	4.575480000000001	4788652	PA14_54000	4788579	4790063	+	0
refseq|NC_008463.1|chromosome	peak979	239.42	4.638389999999999	5008790	PA14_56080	5007707	5009149	-	0
refseq|NC_008463.1|chromosome	peak680	237.41	4.618885000000001	3425148	PA14_38410	3422892	3426029	+	0
refseq|NC_008463.1|chromosome	peak813	237.22	4.618214999999999	4205511	PA14_47190	4203575	4205551	-	0
refseq|NC_008463.1|chromosome	peak942	236.43	4.608625	4853212	PA14_54740	4852842	4853291	-	0
refseq|NC_008463.1|chromosome	peak594	235.13	4.59572	2944671	PA14_33450	2943630	2945267	-	0
refseq|NC_008463.1|chromosome	peak543	232.76	4.573494999999999	2616810	PA14_30200	2616438	2616710	-	101
refseq|NC_008463.1|chromosome	peak368	231.79	4.56485	1892867	PA14_21750	1891412	1893286	+	0
refseq|NC_008463.1|chromosome	peak1072	231.5	4.514340000000001	5425620	PA14_60830	5423547	5426678	-	0
refseq|NC_008463.1|chromosome	peak301	231.37	4.558855	1507061	PA14_17550	1506934	1508004	-	0
refseq|NC_008463.1|chromosome	peak127	230.78	4.557105	617436	PA14_07130	616135	618132	+	0
refseq|NC_008463.1|chromosome	peak815	230.17	4.55023	4219630	PA14_47360	4217820	4219871	+	0
refseq|NC_008463.1|chromosome	peak421	229.75	4.51285	2067232	PA14_23790	2066538	2067620	+	0
refseq|NC_008463.1|chromosome	peak1215	229.55	4.5449	6090058	PA14_68260	6089362	6090357	+	0
refseq|NC_008463.1|chromosome	peak962	229.45	4.544475	4931659	PA14_55410	4930632	4931810	-	0
refseq|NC_008463.1|chromosome	peak583	228.61	4.535210000000001	2874822	PA14_32850	2874987	2876003	-	164
refseq|NC_008463.1|chromosome	peak917	227.82	4.526765	4706965	PA14_53100	4706899	4707138	+	0
refseq|NC_008463.1|chromosome	peak645	227.69	4.525285	3220219	PA14_36130	3220256	3221353	+	36
refseq|NC_008463.1|chromosome	peak1192	227.27	4.487415	5952532	PA14_66670	5952288	5954759	+	0
refseq|NC_008463.1|chromosome	peak580	225.91	4.51042	2871764	PA14_32830	2870581	2873250	-	0
refseq|NC_008463.1|chromosome	peak423	225.84	4.5081	2087928	PA14_24020	2087598	2088044	+	0
refseq|NC_008463.1|chromosome	peak695	223.54	4.486825	3536992	PA14_39690	3535976	3538003	+	0
refseq|NC_008463.1|chromosome	peak859	223.43	4.480605	4457250	PA14_50140	4455730	4457526	-	0
refseq|NC_008463.1|chromosome	peak1182	219.63	4.44891	5926912	PA14_66420	5926208	5926927	+	0
refseq|NC_008463.1|chromosome	peak520	219.34	4.44597	2491616	PA14_28840	2489403	2491613	+	4
refseq|NC_008463.1|chromosome	peak783	219.34	4.44597	4080853	PA14_45910	4080259	4081416	-	0
refseq|NC_008463.1|chromosome	peak1193	218.43	4.434415	5958971	PA14_66720	5958880	5961099	+	0
refseq|NC_008463.1|chromosome	peak776	216.39	4.4169	4039517	PA14_45310	4037754	4039727	-	0
refseq|NC_008463.1|chromosome	peak812	216.22	4.413539999999999	4205004	PA14_47190	4203575	4205551	-	0
refseq|NC_008463.1|chromosome	peak82	213.76	4.390375000000001	358507	PA14_03980	358448	360835	-	0
refseq|NC_008463.1|chromosome	peak887	213.34	4.37898	4592109	PA14_51680	4591928	4592722	-	0
refseq|NC_008463.1|chromosome	peak57	210.61	4.357535	282100	PA14_03190	280973	282415	-	0
refseq|NC_008463.1|chromosome	peak1021	210.03	4.352555000000001	5201053	PA14_58390	5200657	5202258	+	0
refseq|NC_008463.1|chromosome	peak532	209.96	4.35362	2556303	PA14_29480	2556397	2557200	+	93
refseq|NC_008463.1|chromosome	peak780	208.67	4.34089	4059631	PA14_45640	4059416	4060258	-	0
refseq|NC_008463.1|chromosome	peak344	207.46	4.32401	1744145	PA14_20230	1742308	1744455	-	0
refseq|NC_008463.1|chromosome	peak939	207.33	4.321135	4834672	PA14_54520	4833756	4835039	+	0
refseq|NC_008463.1|chromosome	peak886	207.1	4.327685	4590803	PA14_51650	4589452	4590732	+	72
refseq|NC_008463.1|chromosome	peak29	207.08	4.32385	129257	PA14_01320	128595	129482	+	0
refseq|NC_008463.1|chromosome	peak1156	206.93	4.32039	5813977	PA14_65230	5813463	5814755	-	0
refseq|NC_008463.1|chromosome	peak1282	206.12	4.313415	6375196	PA14_71560	6374808	6376007	+	0
refseq|NC_008463.1|chromosome	peak1273	205.82	4.31157	6324497	PA14_70980	6324563	6326113	+	65
refseq|NC_008463.1|chromosome	peak226	205.18	4.305619999999999	1151854	PA14_13390	1151320	1151715	-	140
refseq|NC_008463.1|chromosome	peak587	203.39	4.20839	2926837	PA14_33290	2925613	2926368	-	470
refseq|NC_008463.1|chromosome	peak807	202.98	4.283595	4197096	PA14_47100	4196019	4197566	-	0
refseq|NC_008463.1|chromosome	peak686	202.71	4.282055000000001	3480716	PA14_39020	3478895	3480598	-	119
refseq|NC_008463.1|chromosome	peak448	202.0	4.2744	2179467	PA14_24940	2178325	2179920	+	0
refseq|NC_008463.1|chromosome	peak1185	201.95	4.26843	5942381	PA14_66570	5939098	5943543	-	0
refseq|NC_008463.1|chromosome	peak1162	200.46	4.25801	5826826	PA14_65400	5826552	5827637	+	0
refseq|NC_008463.1|chromosome	peak1169	200.06	4.250995	5871557	PA14_65920	5871281	5872372	-	0
refseq|NC_008463.1|chromosome	peak1235	199.8	4.251860000000001	6188548	PA14_69380	6188440	6189069	+	0
refseq|NC_008463.1|chromosome	peak417	199.52	4.248145	2053233	PA14_23560	2051388	2052872	+	362
refseq|NC_008463.1|chromosome	peak24	199.52	3.59734	114973	PA14_01160	113281	115506	+	0
refseq|NC_008463.1|chromosome	peak550	198.89	4.18489	2656430	PA14_30660	2656149	2657975	+	0
refseq|NC_008463.1|chromosome	peak775	197.82	4.08949	4020275	PA14_45070	4020099	4020950	+	0
refseq|NC_008463.1|chromosome	peak915	197.75	4.22809	4700828	PA14_53020	4700957	4701889	+	128
refseq|NC_008463.1|chromosome	peak176	197.18	4.115615	766830	PA14_09000	766351	766884	+	0
refseq|NC_008463.1|chromosome	peak257	196.43	4.04215	1316852	PA14_15560	1316504	1316812	-	41
refseq|NC_008463.1|chromosome	peak339	194.48	4.193445	1731744	PA14_20080	1731056	1732027	+	0
refseq|NC_008463.1|chromosome	peak1302	194.46	4.197995000000001	6481796	PA14_72770	6481281	6481781	-	16
refseq|NC_008463.1|chromosome	peak471	194.09	4.16114	2313077	PA14_26540	2312746	2313594	+	0
refseq|NC_008463.1|chromosome	peak259	193.49	4.18702	1320246	PA14_15580	1317407	1320187	+	60
refseq|NC_008463.1|chromosome	peak1275	193.23	4.18487	6336697	PA14_71120	6336271	6336750	-	0
refseq|NC_008463.1|chromosome	peak571	192.4	4.177595	2808433	PA14_32310	2808461	2808628	+	27
refseq|NC_008463.1|chromosome	peak868	192.29	4.17483	4516569	PA14_50830	4515983	4518256	-	0
refseq|NC_008463.1|chromosome	peak99	191.99	4.1722850000000005	457312	PA14_05230	456745	457929	+	0
refseq|NC_008463.1|chromosome	peak385	191.78	4.171345	1931891	PA14_22130	1931382	1932050	-	0
refseq|NC_008463.1|chromosome	peak879	191.76	4.1705950000000005	4584989	PA14_51560	4584990	4585439	-	0
refseq|NC_008463.1|chromosome	peak43	191.7	4.172115	220447	PA14_02435	219291	220190	+	258
refseq|NC_008463.1|chromosome	peak752	191.66	4.1721900000000005	3907481	PA14_43880	3907356	3907802	-	0
refseq|NC_008463.1|chromosome	peak141	191.45	3.87897	660613	PA14_07680	659551	661473	-	0
refseq|NC_008463.1|chromosome	peak769	191.14	4.164345000000001	3992941	PA14_44800	3992783	3994132	+	0
refseq|NC_008463.1|chromosome	peak93	190.82	4.15874	424446	PA14_04810	424253	425683	-	0
refseq|NC_008463.1|chromosome	peak357	189.19	4.14441	1835936	PA14_21210	1834819	1836474	+	0
refseq|NC_008463.1|chromosome	peak1234	189.0	4.140325000000001	6181607	PA14_69300	6180610	6182511	-	0
refseq|NC_008463.1|chromosome	peak191	188.58	4.137485	904436	PA14_10500	903617	905044	-	0
refseq|NC_008463.1|chromosome	peak1040	186.0	4.00006	5290261	PA14_59400	5290227	5290766	+	0
refseq|NC_008463.1|chromosome	peak893	185.35	4.053805	4607013	PA14_51880	4606220	4607551	+	0
refseq|NC_008463.1|chromosome	peak1133	185.24	4.038545	5670864	PA14_63605	5669268	5672348	-	0
refseq|NC_008463.1|chromosome	peak315	184.91	4.06676	1582989	PA14_18450	1582212	1583774	-	0
refseq|NC_008463.1|chromosome	peak713	183.89	4.090145	3678968	PA14_41230	3678582	3679862	-	0
refseq|NC_008463.1|chromosome	peak523	183.64	4.087289999999999	2514009	PA14_29050	2511620	2513929	-	81
refseq|NC_008463.1|chromosome	peak1164	183.33	4.08218	5850013	PA14_65690	5850072	5850890	-	58
refseq|NC_008463.1|chromosome	peak847	183.32	4.082755000000001	4402444	PA14_49500	4401791	4402345	+	100
refseq|NC_008463.1|chromosome	peak902	182.57	4.072965	4640228	PA14_52290	4640103	4640510	+	0
refseq|NC_008463.1|chromosome	peak1268	182.49	3.97305	6314409	PA14_70860	6311131	6312102	-	2308
refseq|NC_008463.1|chromosome	peak437	182.43	4.074485000000001	2131895	PA14_24445	2130044	2134906	+	0
refseq|NC_008463.1|chromosome	peak1288	181.93	4.06004	6408875	PA14_71910	6408888	6410033	-	12
refseq|NC_008463.1|chromosome	peak1287	180.67	4.055755	6405852	PA14_71870	6404008	6406194	+	0
refseq|NC_008463.1|chromosome	peak158	179.78	3.911925	733326	PA14_08560	731347	732546	+	781
refseq|NC_008463.1|chromosome	peak1222	179.32	4.00822	6129567	PA14_68730	6128743	6130326	+	0
refseq|NC_008463.1|chromosome	peak88	179.22	4.0416	386695	PA14_04320	386260	387774	+	0
refseq|NC_008463.1|chromosome	peak37	179.06	4.0404800000000005	188524	PA14_02060	187980	188816	+	0
refseq|NC_008463.1|chromosome	peak349	178.2	4.029215000000001	1764998	PA14_20520	1763497	1766208	+	0
refseq|NC_008463.1|chromosome	peak963	178.06	4.028915	4932299	PA14_55430	4932324	4933538	-	24
refseq|NC_008463.1|chromosome	peak960	176.93	4.017405	4908665	PA14_55280	4908122	4909066	-	0
refseq|NC_008463.1|chromosome	peak1093	176.36	4.010314999999999	5510624	PA14_61770	5510351	5511292	+	0
refseq|NC_008463.1|chromosome	peak28	176.3	3.868015	128526	PA14_01310	128030	128584	+	0
refseq|NC_008463.1|chromosome	peak1019	175.79	4.003835	5195479	PA14_58350	5195069	5196682	+	0
refseq|NC_008463.1|chromosome	peak212	174.87	3.99437	1084956	PA14_12630	1082719	1085211	+	0
refseq|NC_008463.1|chromosome	peak627	173.07	3.97504	3153049	PA14_35460	3152097	3153542	-	0
refseq|NC_008463.1|chromosome	peak854	172.92	3.972125	4432619	PA14_49840	4431765	4433261	-	0
refseq|NC_008463.1|chromosome	peak626	172.78	3.971995	3144786	PA14_35370	3144097	3145119	-	0
refseq|NC_008463.1|chromosome	peak1270	172.44	3.97108	6317425	PA14_70920	6318229	6319545	-	803
refseq|NC_008463.1|chromosome	peak439	172.17	3.96582	2133888	PA14_24445	2130044	2134906	+	0
refseq|NC_008463.1|chromosome	peak1256	171.66	3.962485	6279078	PA14_70450	6278818	6279084	+	0
refseq|NC_008463.1|chromosome	peak860	171.44	3.91116	4464005	PA14_50270	4463447	4464871	-	0
refseq|NC_008463.1|chromosome	peak663	171.28	3.919095	3364584	PA14_37730	3362016	3364658	+	0
refseq|NC_008463.1|chromosome	peak1084	170.87	3.947015	5479251	PA14_61390	5478992	5479579	-	0
refseq|NC_008463.1|chromosome	peak11	170.48	3.94694	34255	PA14_00380	33021	34532	-	0
refseq|NC_008463.1|chromosome	peak1105	170.4	3.86776	5540957	PA14_62100	5541735	5542343	-	777
refseq|NC_008463.1|chromosome	peak59	170.13	3.945445	285346	PA14_03220	285213	288272	-	0
refseq|NC_008463.1|chromosome	peak923	169.35	3.84799	4754807	PA14_53610	4754190	4754795	+	13
refseq|NC_008463.1|chromosome	peak970	168.84	3.93092	4956939	PA14_55640	4957850	4959079	+	910
refseq|NC_008463.1|chromosome	peak1050	168.53	3.928845	5333206	PA14_59880	5332854	5333210	+	0
refseq|NC_008463.1|chromosome	peak411	167.7	3.92083	2040105	PA14_23450	2039196	2040149	+	0
refseq|NC_008463.1|chromosome	peak173	167.44	3.885445	764546	PA14_08950	764184	764552	+	0
refseq|NC_008463.1|chromosome	peak346	167.38	3.91333	1762478	PA14_20510	1762508	1763482	+	29
refseq|NC_008463.1|chromosome	peak614	167.34	3.912585	3063379	PA14_34440	3062651	3063556	-	0
refseq|NC_008463.1|chromosome	peak161	167.28	3.630985	736337	PA14_08620	738405	739343	+	2067
refseq|NC_008463.1|chromosome	peak243	167.11	3.91213	1254336	PA14_14710	1253836	1254327	+	10
refseq|NC_008463.1|chromosome	peak1033	166.98	3.83151	5256699	PA14_58990	5256118	5257464	+	0
refseq|NC_008463.1|chromosome	peak835	166.91	3.89022	4356908	PA14_49050	4356601	4357200	+	0
refseq|NC_008463.1|chromosome	peak1202	165.93	3.900925	6003248	PA14_67230	6001732	6004104	-	0
refseq|NC_008463.1|chromosome	peak380	165.82	3.636165	1925872	PA14_22100	1926578	1927303	-	705
refseq|NC_008463.1|chromosome	peak562	165.4	3.89452	2737640	PA14_31480	2737104	2738189	+	0
refseq|NC_008463.1|chromosome	peak49	164.94	3.84418	236259	PA14_02660	236099	237019	-	0
refseq|NC_008463.1|chromosome	peak1108	164.8	3.88242	5547252	PA14_62160	5545940	5547664	-	0
refseq|NC_008463.1|chromosome	peak992	164.45	3.88406	5083637	PA14_57060	5083414	5084421	-	0
refseq|NC_008463.1|chromosome	peak1139	163.83	3.878205	5706549	PA14_64030	5705308	5706378	-	172
refseq|NC_008463.1|chromosome	peak1103	162.85	3.775695	5537936	PA14_62040	5535182	5535889	-	2048
refseq|NC_008463.1|chromosome	peak34	162.75	3.865825	158709	PA14_01730	158517	159413	-	0
refseq|NC_008463.1|chromosome	peak705	162.74	3.86697	3632745	PA14_40670	3631084	3634788	+	0
refseq|NC_008463.1|chromosome	peak402	161.85	3.85882	2006472	PA14_23160	2006575	2007789	-	102
refseq|NC_008463.1|chromosome	peak974	161.72	3.856855	4992215	PA14_55920	4991824	4993074	-	0
refseq|NC_008463.1|chromosome	peak914	161.18	3.850725	4698619	PA14_52990	4698197	4698985	+	0
refseq|NC_008463.1|chromosome	peak756	161.01	3.783785	3922643	PA14_44060	3922379	3922765	-	0
refseq|NC_008463.1|chromosome	peak806	160.98	3.84764	4194414	PA14_47090	4194004	4195932	-	0
refseq|NC_008463.1|chromosome	peak1280	160.23	3.835085	6360234	PA14_71420	6360027	6361127	+	0
refseq|NC_008463.1|chromosome	peak848	159.82	3.832570000000001	4410560	PA14_49570	4409608	4411098	+	0
refseq|NC_008463.1|chromosome	peak324	157.82	3.812365	1612285	PA14_18740	1612257	1613474	+	0
refseq|NC_008463.1|chromosome	peak460	155.99	3.79383	2238193	PA14_25590	2237973	2238665	+	0
refseq|NC_008463.1|chromosome	peak683	155.61	3.78944	3464545	PA14_38850	3464290	3464727	-	0
refseq|NC_008463.1|chromosome	peak1183	155.6	3.788865	5936811	PA14_66550	5936392	5937459	-	0
refseq|NC_008463.1|chromosome	peak608	155.35	3.785335	3019718	PA14_33970	3019627	3020694	-	0
refseq|NC_008463.1|chromosome	peak282	154.04	3.59154	1438832	PA14_16820	1438753	1441830	+	0
refseq|NC_008463.1|chromosome	peak286	153.56	3.76931	1455321	PA14_16990	1454959	1455252	-	70
refseq|NC_008463.1|chromosome	peak613	152.98	3.760195	3062967	PA14_34440	3062651	3063556	-	0
refseq|NC_008463.1|chromosome	peak621	152.72	3.611985	3121918	PA14_35060	3121898	3122326	-	0
refseq|NC_008463.1|chromosome	peak292	152.71	3.756455	1474719	PA14_17190	1474612	1475052	+	0
refseq|NC_008463.1|chromosome	peak470	152.7	3.758475	2302470	PA14_26420	2301354	2303510	-	0
refseq|NC_008463.1|chromosome	peak894	151.84	3.74861	4612004	PA14_51940	4611911	4612294	+	0
refseq|NC_008463.1|chromosome	peak640	150.7	3.73628	3193758	PA14_35880	3192371	3193795	+	0
refseq|NC_008463.1|chromosome	peak517	150.57	3.72712	2489254	PA14_28830	2488133	2489428	+	0
refseq|NC_008463.1|chromosome	peak81	150.56	3.734185	357825	PA14_03960	357381	358250	+	0
refseq|NC_008463.1|chromosome	peak1191	150.47	3.730555	5949450	PA14_66630	5949302	5949826	-	0
refseq|NC_008463.1|chromosome	peak624	150.42	3.69222	3139351	PA14_35300	3139041	3139757	-	0
refseq|NC_008463.1|chromosome	peak944	148.96	3.717	4864386	PA14_54890	4863414	4865318	-	0
refseq|NC_008463.1|chromosome	peak379	148.87	3.46139	1925335	PA14_22090	1923032	1924132	-	1204
refseq|NC_008463.1|chromosome	peak994	148.83	3.611025	5099609	PA14_57220	5097424	5100174	-	0
refseq|NC_008463.1|chromosome	peak58	148.77	3.5708900000000003	283975	PA14_03200	282565	284715	-	0
refseq|NC_008463.1|chromosome	peak342	148.4	3.7092	1741032	PA14_20200	1740354	1742264	-	0
refseq|NC_008463.1|chromosome	peak479	148.4	3.71184	2368096	PA14_27280	2367879	2368733	-	0
refseq|NC_008463.1|chromosome	peak388	147.78	3.606705	1934669	PA14_22160	1934355	1934861	-	0
refseq|NC_008463.1|chromosome	peak441	146.91	3.651365	2146769	PA14_24560	2146293	2147663	+	0
refseq|NC_008463.1|chromosome	peak1004	146.4	3.687625	5127119	PA14_57560	5126613	5127824	-	0
refseq|NC_008463.1|chromosome	peak361	145.17	3.620785	1873941	PA14_21610	1872900	1874216	+	0
refseq|NC_008463.1|chromosome	peak1294	144.52	3.66648	6440126	PA14_72280	6439037	6440326	-	0
refseq|NC_008463.1|chromosome	peak900	144.42	3.66812	4632601	PA14_52230	4631099	4633327	-	0
refseq|NC_008463.1|chromosome	peak1086	143.57	3.658255	5484117	PA14_61460	5484062	5484619	-	0
refseq|NC_008463.1|chromosome	peak659	143.05	3.64687	3340763	PA14_37530	3339951	3340853	-	0
refseq|NC_008463.1|chromosome	peak60	142.44	3.64363	287564	PA14_03220	285213	288272	-	0
refseq|NC_008463.1|chromosome	peak18	141.62	3.636585	75735	PA14_00770	75076	75741	-	0
refseq|NC_008463.1|chromosome	peak18	141.62	3.636585	75735	PA14_00780	75734	76276	-	0
refseq|NC_008463.1|chromosome	peak343	140.98	3.57783	1741533	PA14_20200	1740354	1742264	-	0
refseq|NC_008463.1|chromosome	peak647	140.77	3.626065	3225643	PA14_36200	3225300	3226106	+	0
refseq|NC_008463.1|chromosome	peak54	140.5	3.62161	269039	PA14_03040	267696	269201	-	0
refseq|NC_008463.1|chromosome	peak200	139.76	3.611695	958068	PA14_11070	957412	958158	+	0
refseq|NC_008463.1|chromosome	peak751	139.23	3.605615	3890595	PA14_43680	3890090	3890605	+	0
refseq|NC_008463.1|chromosome	peak351	138.84	3.600065	1771284	PA14_20580	1770873	1772030	+	0
refseq|NC_008463.1|chromosome	peak1305	138.66	3.57184	6497200	PA14_72960	6496412	6497719	+	0
refseq|NC_008463.1|chromosome	peak449	137.44	3.5861600000000005	2187248	PA14_25000	2185465	2187393	-	0
refseq|NC_008463.1|chromosome	peak678	136.8	3.576025	3418802	PA14_38350	3418259	3419098	-	0
refseq|NC_008463.1|chromosome	peak326	135.77	3.569865	1634993	PA14_18960	1634535	1635233	-	0
refseq|NC_008463.1|chromosome	peak1061	135.49	3.5636150000000004	5374188	PA14_60310	5373154	5376630	+	0
refseq|NC_008463.1|chromosome	peak1001	135.31	3.5624200000000004	5114871	PA14_57410	5114699	5116162	-	0
refseq|NC_008463.1|chromosome	peak303	135.19	3.56137	1522055	PA14_17700	1521988	1522251	+	0
refseq|NC_008463.1|chromosome	peak951	134.63	3.556665	4884929	PA14_55000	4884920	4885870	+	0
refseq|NC_008463.1|chromosome	peak98	133.87	3.547645	454950	PA14_05210	454728	455132	+	0
refseq|NC_008463.1|chromosome	peak945	132.22	3.526445	4866559	PA14_54900	4865315	4866469	-	91
refseq|NC_008463.1|chromosome	peak105	131.99	3.372395	500537	PA14_05640	499715	501907	+	0
refseq|NC_008463.1|chromosome	peak1276	131.09	3.51369	6343178	PA14_71200	6342762	6343184	-	0
refseq|NC_008463.1|chromosome	peak97	130.79	3.511525	452415	PA14_05180	451306	452340	+	76
refseq|NC_008463.1|chromosome	peak425	130.79	3.51157	2095218	PA14_24150	2094154	2095272	-	0
refseq|NC_008463.1|chromosome	peak1290	130.58	3.5084350000000004	6420771	PA14_72020	6419941	6421242	+	0
refseq|NC_008463.1|chromosome	peak1299	130.26	3.50497	6462483	PA14_72540	6462110	6464314	-	0
refseq|NC_008463.1|chromosome	peak782	129.97	3.50096	4073970	PA14_45840	4073921	4074508	+	0
refseq|NC_008463.1|chromosome	peak1212	129.69	3.498845	6058728	PA14_67840	6058115	6058870	-	0
refseq|NC_008463.1|chromosome	peak1051	128.14	3.47792	5333771	PA14_59900	5333604	5334263	+	0
refseq|NC_008463.1|chromosome	peak529	127.71	3.471045	2544634	PA14_29390	2544083	2546152	+	0
refseq|NC_008463.1|chromosome	peak239	126.75	3.46145	1234336	PA14_14440	1231581	1234433	-	0
refseq|NC_008463.1|chromosome	peak1131	124.56	3.438555	5665939	PA14_63540	5665085	5666491	-	0
refseq|NC_008463.1|chromosome	peak591	124.01	3.431555	2941049	PA14_33420	2940949	2941629	-	0
refseq|NC_008463.1|chromosome	peak958	123.26	3.422785	4903855	PA14_55220	4903681	4904997	+	0
refseq|NC_008463.1|chromosome	peak142	122.79	3.34383	663330	PA14_07710	662979	663359	-	0
refseq|NC_008463.1|chromosome	peak225	122.49	3.4131	1148435	PA14_13340	1146258	1148600	+	0
refseq|NC_008463.1|chromosome	peak688	122.4	3.41205	3486340	PA14_39130	3485688	3487253	+	0
refseq|NC_008463.1|chromosome	peak1274	121.65	3.40099	6330225	PA14_71060	6329795	6331171	+	0
refseq|NC_008463.1|chromosome	peak244	121.64	3.40271	1259803	PA14_14820	1259590	1260021	+	0
refseq|NC_008463.1|chromosome	peak242	121.2	3.360205	1251984	PA14_14680	1251175	1251990	-	0
refseq|NC_008463.1|chromosome	peak1128	121.19	3.3983	5629810	PA14_63090	5629153	5630298	+	0
refseq|NC_008463.1|chromosome	peak76	120.97	3.395435	340082	PA14_03790	339852	340823	+	0
refseq|NC_008463.1|chromosome	peak629	118.18	3.36026	3160303	PA14_35540	3159938	3160399	+	0
refseq|NC_008463.1|chromosome	peak964	117.14	3.349075	4935182	PA14_55450	4934944	4937355	-	0
refseq|NC_008463.1|chromosome	peak733	116.34	3.3384600000000004	3777709	PA14_42400	3777824	3778237	-	114
refseq|NC_008463.1|chromosome	peak1067	115.29	3.315925	5391362	PA14_60490	5391003	5393030	+	0
refseq|NC_008463.1|chromosome	peak1152	112.16	3.292225	5793188	PA14_65000	5793033	5793479	-	0
refseq|NC_008463.1|chromosome	peak366	111.12	3.27708	1890418	PA14_21730	1889072	1891237	+	0
refseq|NC_008463.1|chromosome	peak658	107.02	3.223615	3337318	PA14_37490	3335723	3338374	-	0
