## Supplementary Dataset 1 for "Determination of the Two-Component Systems regulatory network reveals core and accessory regulations across *Pseudomonas aeruginosa* lineages": CS3_AgtR-PA0601_ALLpeaks_PAO1.tab

chrom	peakID	log(qvalue)	fold_enrichment	summit_position	closest_gene	gene_start	gene_end	strand	distance_to_closest_gene
refseq|NC_002516.2|chromosome	peak368	1584.33	25.060095	2491670	PA2262	2490738	2492045	+	0
refseq|NC_002516.2|chromosome	peak783	1497.78	21.02157	5615462	PA4997	5613733	5615544	-	0
refseq|NC_002516.2|chromosome	peak293	1367.47	22.65922	1906617	PA1763	1905797	1906822	+	0
refseq|NC_002516.2|chromosome	peak100	1245.91	21.253005	586794	PA0527.1	586867	586990	+	72
refseq|NC_002516.2|chromosome	peak346	1217.89	20.905665	2319647	PA2108	2318795	2320567	+	0
refseq|NC_002516.2|chromosome	peak770	1148.65	20.09674	5529852	PA4928	5528659	5530902	-	0
refseq|NC_002516.2|chromosome	peak201	1133.64	16.696025	1215253	PA1122	1215284	1215822	+	30
refseq|NC_002516.2|chromosome	peak141	1126.36	12.669455	784589	PA0714	784698	785174	+	108
refseq|NC_002516.2|chromosome	peak133	1097.67	19.478165	732814	PA0672	732959	733555	+	144
refseq|NC_002516.2|chromosome	peak113	1079.18	17.66158	655323	PA0595	653753	656527	-	0
refseq|NC_002516.2|chromosome	peak791	1066.95	19.10256	5665399	PA5034	5664990	5666057	-	0
refseq|NC_002516.2|chromosome	peak656	1004.75	17.58138	4768460	PA4265	4767811	4769004	-	0
refseq|NC_002516.2|chromosome	peak374	973.32	17.956825	2521127	PA2290	2518693	2521104	-	24
refseq|NC_002516.2|chromosome	peak140	973.2	16.926460000000002	783870	PA0712	783576	783833	-	38
refseq|NC_002516.2|chromosome	peak660	970.0	17.15484	4784966	PA4277	4784316	4785509	-	0
refseq|NC_002516.2|chromosome	peak525	917.94	17.249829999999996	3643638	PA3257	3642964	3645060	+	0
refseq|NC_002516.2|chromosome	peak815	906.93	13.46103	5843917	PA5190	5843198	5843800	-	118
refseq|NC_002516.2|chromosome	peak646	905.78	17.082929999999998	4676469	PA4180	4676282	4677925	-	0
refseq|NC_002516.2|chromosome	peak589	875.2	15.65623	4174872	PA3728	4173886	4179126	-	0
refseq|NC_002516.2|chromosome	peak283	848.79	16.270615	1828085	PA1678	1827992	1828906	+	0
refseq|NC_002516.2|chromosome	peak831	835.53	16.209045	5949725	PA5284	5948696	5949610	-	116
refseq|NC_002516.2|chromosome	peak685	825.39	15.390885	4940615	PA4408	4940535	4941788	-	0
refseq|NC_002516.2|chromosome	peak388	786.53	15.552875	2628801	PA2377	2628225	2629499	+	0
refseq|NC_002516.2|chromosome	peak693	774.52	15.41575	4973320	PA4439	4971986	4973332	-	0
refseq|NC_002516.2|chromosome	peak96	729.06	10.17783	559381	PA0500	559644	560702	+	262
refseq|NC_002516.2|chromosome	peak621	716.59	13.477465	4428224	PA3947	4426952	4428130	-	95
refseq|NC_002516.2|chromosome	peak286	688.1	14.23663	1867827	PA1726	1866241	1868535	-	0
refseq|NC_002516.2|chromosome	peak116	678.25	14.124765	664667	PA0603	664783	665892	+	115
refseq|NC_002516.2|chromosome	peak632	662.37	13.91817	4528601	PA4044	4526547	4528430	+	172
refseq|NC_002516.2|chromosome	peak587	660.97	12.68235	4160174	PA3714	4160329	4160970	+	154
refseq|NC_002516.2|chromosome	peak226	650.74	13.741345000000004	1407267	PA1296	1407007	1407939	+	0
refseq|NC_002516.2|chromosome	peak222	629.86	13.27297	1359446	PA1251	1357725	1359350	-	97
refseq|NC_002516.2|chromosome	peak638	603.97	9.663635	4569855	PA4086	4569054	4569623	-	233
refseq|NC_002516.2|chromosome	peak551	591.4	12.937825	3874141	PA3463	3873606	3873836	+	306
refseq|NC_002516.2|chromosome	peak489	580.21	12.758295	3451804	PA3078	3451506	3452801	+	0
refseq|NC_002516.2|chromosome	peak354	561.35	12.45727	2416533	PA2197	2416376	2417413	+	0
refseq|NC_002516.2|chromosome	peak359	561.12	11.96379	2439488	PA2218	2439150	2440253	-	0
refseq|NC_002516.2|chromosome	peak203	555.92	12.358935	1220030	PA1127	1219621	1220610	-	0
refseq|NC_002516.2|chromosome	peak371	546.78	12.26361	2496034	PA2266	2495724	2497043	+	0
refseq|NC_002516.2|chromosome	peak707	537.06	12.160165	5061190	PA4519	5060115	5061278	-	0
refseq|NC_002516.2|chromosome	peak12	530.37	10.03084	65872	PA0050	65339	65479	+	394
refseq|NC_002516.2|chromosome	peak105	527.33	12.02665	620581	PA0564	620666	621577	-	84
refseq|NC_002516.2|chromosome	peak448	518.68	11.85579	3112959	PA2751	3112878	3113777	+	0
refseq|NC_002516.2|chromosome	peak191	504.84	11.676905	1150845	PA1064	1150750	1151415	-	0
refseq|NC_002516.2|chromosome	peak75	500.57	11.621575	426510	PA0383	425504	426850	+	0
refseq|NC_002516.2|chromosome	peak27	500.14	10.916325	141882	PA0122	141917	142327	+	34
refseq|NC_002516.2|chromosome	peak156	496.22	11.49034	897270	PA0820	896416	897228	+	43
refseq|NC_002516.2|chromosome	peak50	492.52	11.519935	283746	PA0252	283818	284105	-	71
refseq|NC_002516.2|chromosome	peak68	492.51	11.51633	362570	PA0322	361463	362857	-	0
refseq|NC_002516.2|chromosome	peak748	474.22	11.243275	5344760	PA4758	5343767	5344903	-	0
refseq|NC_002516.2|chromosome	peak779	472.94	11.20598	5585378	PA4974	5584101	5585549	+	0
refseq|NC_002516.2|chromosome	peak62	472.22	10.842965	340585	PA0301	339959	341056	+	0
refseq|NC_002516.2|chromosome	peak763	464.61	11.097125	5455170	PA4856	5452150	5454978	+	193
refseq|NC_002516.2|chromosome	peak271	461.86	10.92653	1695708	PA1557	1694852	1696279	-	0
refseq|NC_002516.2|chromosome	peak67	460.6	10.84776	348062	PA0306a	347832	348335	-	0
refseq|NC_002516.2|chromosome	peak807	457.83	10.832345	5772813	PA5124	5772298	5773374	+	0
refseq|NC_002516.2|chromosome	peak316	454.65	10.62637	2140310	PA1954	2139354	2140376	-	0
refseq|NC_002516.2|chromosome	peak185	445.3	10.381205	1098879	PA1015	1098328	1099128	-	0
refseq|NC_002516.2|chromosome	peak81	443.14	10.759415	474013	PA0426	473191	476331	+	0
refseq|NC_002516.2|chromosome	peak749	440.89	10.745584999999998	5353663	PA4768	5353783	5354262	+	119
refseq|NC_002516.2|chromosome	peak806	440.64	10.628	5767477	PA5119	5766484	5767893	+	0
refseq|NC_002516.2|chromosome	peak727	434.32	10.63161	5223424	PA4655	5222540	5223562	-	0
refseq|NC_002516.2|chromosome	peak729	432.81	10.616275	5241777	PA4673	5240747	5241847	+	0
refseq|NC_002516.2|chromosome	peak125	424.18	9.997725	702570	PA0647	702529	702831	+	0
refseq|NC_002516.2|chromosome	peak657	418.99	9.641845	4769261	PA4266	4769035	4771155	-	0
refseq|NC_002516.2|chromosome	peak659	411.29	10.08511	4776712	PA4270	4776544	4780617	-	0
refseq|NC_002516.2|chromosome	peak597	408.74	10.23827	4247306	PA3789	4246223	4247638	-	0
refseq|NC_002516.2|chromosome	peak482	396.72	10.067465	3421303	PA3056	3420823	3421299	-	5
refseq|NC_002516.2|chromosome	peak708	389.98	9.96793	5080434	PA4539	5079117	5080208	-	227
refseq|NC_002516.2|chromosome	peak622	389.68	9.958	4432331	PA3951	4432026	4432529	-	0
refseq|NC_002516.2|chromosome	peak400	380.95	9.82659	2705466	PA2421	2704377	2705297	+	170
refseq|NC_002516.2|chromosome	peak0	375.69	9.177355	1987	PA0001	483	2027	+	0
refseq|NC_002516.2|chromosome	peak470	369.62	9.644955	3324900	PA2966	3324947	3325183	-	46
refseq|NC_002516.2|chromosome	peak554	365.43	9.58331	3893544	PA3480	3893432	3893998	-	0
refseq|NC_002516.2|chromosome	peak290	356.76	9.445575	1898097	PA1758	1897290	1898651	-	0
refseq|NC_002516.2|chromosome	peak398	350.63	9.346945	2701329	PA2418	2701206	2702066	+	0
refseq|NC_002516.2|chromosome	peak774	348.61	9.13183	5546327	PA4942	5545786	5546988	-	0
refseq|NC_002516.2|chromosome	peak364	342.52	8.824875	2472556	PA2246	2472442	2472903	-	0
refseq|NC_002516.2|chromosome	peak211	340.97	9.18786	1253254	PA1156	1251418	1254309	-	0
refseq|NC_002516.2|chromosome	peak4	339.41	8.979230000000001	14751	PA0011	14235	15122	+	0
refseq|NC_002516.2|chromosome	peak218	338.36	9.139445	1317740	PA1216	1317404	1318150	-	0
refseq|NC_002516.2|chromosome	peak527	338.35	9.12982	3654355	PA3267	3653937	3655811	-	0
refseq|NC_002516.2|chromosome	peak63	336.58	7.275209999999999	342498	PA0303	342292	343173	+	0
refseq|NC_002516.2|chromosome	peak414	335.66	9.102155	2882270	PA2550	2881754	2882983	-	0
refseq|NC_002516.2|chromosome	peak800	334.85	9.09073	5727894	PA5089	5727239	5729476	-	0
refseq|NC_002516.2|chromosome	peak569	328.41	8.983375	4033514	PA3597	4032328	4033650	-	0
refseq|NC_002516.2|chromosome	peak714	324.88	8.917515000000002	5139385	PA4589	5139050	5140441	-	0
refseq|NC_002516.2|chromosome	peak59	324.48	8.898565	325348	PA0289	324625	325587	+	0
refseq|NC_002516.2|chromosome	peak46	314.49	7.696204999999999	264318	PA0234	263689	264522	+	0
refseq|NC_002516.2|chromosome	peak345	311.52	7.984305000000001	2317270	PA2105	2316708	2317403	+	0
refseq|NC_002516.2|chromosome	peak617	297.11	8.46373	4398251	PA3924	4398259	4399941	-	7
refseq|NC_002516.2|chromosome	peak828	295.23	8.43185	5941136	PA5275	5940747	5941082	-	55
refseq|NC_002516.2|chromosome	peak567	293.32	8.387345	4017192	PA3584	4016441	4017979	+	0
refseq|NC_002516.2|chromosome	peak830	292.82	8.261915	5949175	PA5284	5948696	5949610	-	0
refseq|NC_002516.2|chromosome	peak428	289.59	8.33081	2984583	PA2639	2983963	2985744	+	0
refseq|NC_002516.2|chromosome	peak287	281.74	8.19759	1893134	PA1752	1892510	1893457	+	0
refseq|NC_002516.2|chromosome	peak608	281.29	8.161505	4315848	PA3856	4315556	4316038	-	0
refseq|NC_002516.2|chromosome	peak391	279.87	7.706389999999999	2656906	PA2398	2655187	2657634	+	0
refseq|NC_002516.2|chromosome	peak28	279.73	8.14256	144573	PA0126	144248	144868	-	0
refseq|NC_002516.2|chromosome	peak382	279.61	8.12722	2575265	PA2333	2574376	2575992	-	0
refseq|NC_002516.2|chromosome	peak781	279.07	8.14226	5600162	PA4985	5599884	5600975	-	0
refseq|NC_002516.2|chromosome	peak730	269.51	6.7664550000000006	5243017	PA4675	5243178	5245406	+	160
refseq|NC_002516.2|chromosome	peak43	269.49	7.978365	244398	PA0216	243841	244605	+	0
refseq|NC_002516.2|chromosome	peak810	268.61	7.496295	5801637	PA5153	5801315	5802067	+	0
refseq|NC_002516.2|chromosome	peak421	264.45	7.810824999999999	2935268	PA2592	2934541	2935644	+	0
refseq|NC_002516.2|chromosome	peak126	262.89	7.84133	707877	PA0654	707686	708480	+	0
refseq|NC_002516.2|chromosome	peak497	262.89	7.884245	3483450	PA3103	3481914	3483422	-	29
refseq|NC_002516.2|chromosome	peak550	261.11	7.851465	3843518	PA3435	3843653	3844105	-	134
refseq|NC_002516.2|chromosome	peak265	260.03	6.242775	1664832	PA1527	1661412	1664900	+	0
refseq|NC_002516.2|chromosome	peak350	255.79	7.0092300000000005	2361432	PA2145	2360809	2361207	-	226
refseq|NC_002516.2|chromosome	peak413	254.66	7.71945	2870653	PA2542	2870162	2873827	-	0
refseq|NC_002516.2|chromosome	peak328	253.69	7.725165	2232988	PA2041	2232222	2233592	+	0
refseq|NC_002516.2|chromosome	peak879	253.61	7.696734999999999	6259187	PA5565	6257305	6259197	-	0
refseq|NC_002516.2|chromosome	peak298	250.14	7.6569	1954227	PA1801	1954069	1954710	+	0
refseq|NC_002516.2|chromosome	peak687	248.21	7.595255	4949112	PA4415	4948690	4949772	-	0
refseq|NC_002516.2|chromosome	peak216	245.24	7.56037	1273703	PA1174	1273309	1275798	-	0
refseq|NC_002516.2|chromosome	peak145	245.15	7.162815	804737	PA0737	804656	805111	+	0
refseq|NC_002516.2|chromosome	peak11	244.35	7.55315	58635	PA0043	57212	58594	-	42
refseq|NC_002516.2|chromosome	peak817	243.9	7.538419999999999	5859407	PA5204	5858158	5859456	-	0
refseq|NC_002516.2|chromosome	peak514	243.34	7.319939999999999	3557471	PA3168	3556427	3559198	-	0
refseq|NC_002516.2|chromosome	peak13	239.63	6.85184	66303	PA0051	66303	68135	+	0
refseq|NC_002516.2|chromosome	peak812	237.86	7.24156	5820889	PA5170	5820910	5822358	+	20
refseq|NC_002516.2|chromosome	peak244	237.66	7.285425	1500596	PA1382	1498813	1501092	+	0
refseq|NC_002516.2|chromosome	peak212	237.56	7.438879999999999	1261248	PA1163	1260557	1263166	-	0
refseq|NC_002516.2|chromosome	peak835	236.08	7.41362	5989456	PA5320	5989460	5990668	+	3
refseq|NC_002516.2|chromosome	peak231	234.66	6.883135	1429639	PA1318	1429082	1431058	+	0
refseq|NC_002516.2|chromosome	peak119	234.41	7.381445	671678	PA0609	670980	672458	+	0
refseq|NC_002516.2|chromosome	peak431	232.7	7.35137	3016893	PA2668	3016675	3016970	-	0
refseq|NC_002516.2|chromosome	peak390	230.16	7.306265	2649829	PA2393	2648626	2649972	+	0
refseq|NC_002516.2|chromosome	peak821	228.51	6.620725	5900621	PA5240	5900369	5900695	-	0
refseq|NC_002516.2|chromosome	peak498	221.88	6.945130000000001	3501086	PA3118	3500668	3501750	-	0
refseq|NC_002516.2|chromosome	peak270	221.38	7.13588	1694926	PA1557	1694852	1696279	-	0
refseq|NC_002516.2|chromosome	peak302	212.78	6.9863	1970506	PA1812	1969635	1971239	-	0
refseq|NC_002516.2|chromosome	peak717	210.37	6.9125	5170288	PA4613	5170185	5171726	-	0
refseq|NC_002516.2|chromosome	peak110	209.82	6.90359	647182	PA0588	646730	648652	-	0
refseq|NC_002516.2|chromosome	peak680	209.57	6.9033	4904410	PA4374	4903466	4904596	+	0
refseq|NC_002516.2|chromosome	peak275	209.44	6.9075050000000005	1736018	PA1594	1735706	1736152	+	0
refseq|NC_002516.2|chromosome	peak360	208.82	5.613605	2446410	PA2223	2445545	2446564	-	0
refseq|NC_002516.2|chromosome	peak260	208.8	6.885855	1634785	PA1505	1634728	1635723	+	0
refseq|NC_002516.2|chromosome	peak778	207.75	6.894880000000001	5578628	PA4969	5578681	5579499	-	52
refseq|NC_002516.2|chromosome	peak91	205.6	6.6589100000000006	530147	PA0470	530029	532437	-	0
refseq|NC_002516.2|chromosome	peak424	202.45	6.798349999999999	2958829	PA2615	2956805	2959240	-	0
refseq|NC_002516.2|chromosome	peak207	201.43	6.760455	1239369	PA1147	1238834	1240324	-	0
refseq|NC_002516.2|chromosome	peak381	201.28	6.7767	2568855	PA2327	2568929	2569693	-	73
refseq|NC_002516.2|chromosome	peak38	198.59	6.72678	223711	PA0194	222555	223454	+	258
refseq|NC_002516.2|chromosome	peak719	197.28	6.68167	5178591	PA4619	5177655	5178902	-	0
refseq|NC_002516.2|chromosome	peak875	196.51	5.956284999999999	6201963	PA5510	6201736	6203085	+	0
refseq|NC_002516.2|chromosome	peak480	196.48	6.05127	3401573	PA3038	3400684	3401949	+	0
refseq|NC_002516.2|chromosome	peak691	196.19	6.68077	4968158	PA4435	4967313	4968458	-	0
refseq|NC_002516.2|chromosome	peak115	189.58	6.555669999999999	660826	PA0600	660315	662708	+	0
refseq|NC_002516.2|chromosome	peak576	189.29	6.245205	4059149	PA3623	4059018	4059911	-	0
refseq|NC_002516.2|chromosome	peak45	189.04	6.16906	259480	PA0229	258463	259761	+	0
refseq|NC_002516.2|chromosome	peak88	188.78	6.540635	521564	PA0461	521630	522517	-	65
refseq|NC_002516.2|chromosome	peak548	188.7	6.531015	3841864	PA3433	3840844	3841737	+	128
refseq|NC_002516.2|chromosome	peak300	187.11	5.63536	1958699	PA1804	1958759	1959031	+	59
refseq|NC_002516.2|chromosome	peak295	186.76	6.027855	1921490	PA1777	1921174	1922226	+	0
refseq|NC_002516.2|chromosome	peak450	185.12	6.470565000000001	3122081	PA2762	3121921	3122265	-	0
refseq|NC_002516.2|chromosome	peak132	182.52	5.246779999999999	726937	PA0668.4	724103	726993	+	0
refseq|NC_002516.2|chromosome	peak376	181.63	6.402605	2528729	PA2298	2527743	2529467	-	0
refseq|NC_002516.2|chromosome	peak148	181.61	6.403505	828392	PA0759	827400	828344	-	49
refseq|NC_002516.2|chromosome	peak109	180.2	5.794689999999999	645142	PA0586	643808	645361	-	0
refseq|NC_002516.2|chromosome	peak709	179.73	5.60403	5101717	PA4554	5100683	5104168	+	0
refseq|NC_002516.2|chromosome	peak210	178.83	4.71097	1247639	PA1153	1247932	1248486	-	292
refseq|NC_002516.2|chromosome	peak262	178.74	6.3434550000000005	1644350	PA1512	1644207	1644725	-	0
refseq|NC_002516.2|chromosome	peak616	176.74	6.29615	4396341	PA3923	4396122	4398047	-	0
refseq|NC_002516.2|chromosome	peak14	175.78	5.963520000000001	67769	PA0051	66303	68135	+	0
refseq|NC_002516.2|chromosome	peak123	172.34	6.20984	696196	PA0641	695082	698696	+	0
refseq|NC_002516.2|chromosome	peak204	171.79	6.21195	1226290	PA1134	1225757	1226278	-	13
refseq|NC_002516.2|chromosome	peak435	171.35	5.793945	3041893	PA2688	3040242	3042482	+	0
refseq|NC_002516.2|chromosome	peak758	171.14	6.195110000000001	5401409	PA4812	5398628	5401708	-	0
refseq|NC_002516.2|chromosome	peak362	169.1	5.591215	2450220	PA2228	2449554	2450765	-	0
refseq|NC_002516.2|chromosome	peak327	168.87	5.500629999999999	2232474	PA2041	2232222	2233592	+	0
refseq|NC_002516.2|chromosome	peak459	165.62	6.0892550000000005	3174117	PA2820	3174131	3174904	+	13
refseq|NC_002516.2|chromosome	peak786	164.78	6.068205	5638203	PA5015	5636156	5638804	+	0
refseq|NC_002516.2|chromosome	peak56	164.42	6.052865000000001	297177	PA0263	297043	297561	-	0
refseq|NC_002516.2|chromosome	peak661	163.26	5.029535	4788849	PA4280.2	4788836	4791724	-	0
refseq|NC_002516.2|chromosome	peak443	162.17	5.540369999999999	3095862	PA2734	3094757	3096052	-	0
refseq|NC_002516.2|chromosome	peak826	161.48	5.983095	5933016	PA5267	5932877	5933395	-	0
refseq|NC_002516.2|chromosome	peak465	161.29	5.989715	3235737	PA2883	3235794	3235961	+	56
refseq|NC_002516.2|chromosome	peak768	159.36	5.963555	5514000	PA4914	5513732	5514670	+	0
refseq|NC_002516.2|chromosome	peak542	159.33	5.95092	3807528	PA3402	3807246	3808217	-	0
refseq|NC_002516.2|chromosome	peak406	156.65	5.909725	2782918	PA2466	2782764	2785226	-	0
refseq|NC_002516.2|chromosome	peak23	156.18	5.76976	129743	PA0106	128512	130104	+	0
refseq|NC_002516.2|chromosome	peak33	155.97	5.181190000000001	185464	PA0162	184594	185928	+	0
refseq|NC_002516.2|chromosome	peak279	155.46	5.872135	1770587	PA1627	1770337	1770984	-	0
refseq|NC_002516.2|chromosome	peak853	155.09	5.775695	6045496	PA5370	6045310	6046626	-	0
refseq|NC_002516.2|chromosome	peak179	153.35	5.570335	1054532	PA0969	1053848	1054543	+	0
refseq|NC_002516.2|chromosome	peak848	152.4	4.680565	6039880	PA5369.2	6039846	6042736	-	0
refseq|NC_002516.2|chromosome	peak731	151.08	5.64974	5244163	PA4675	5243178	5245406	+	0
refseq|NC_002516.2|chromosome	peak787	150.84	5.79154	5652124	PA5022	5649522	5652878	+	0
refseq|NC_002516.2|chromosome	peak792	149.66	5.766585	5666857	PA5035	5666234	5667667	-	0
refseq|NC_002516.2|chromosome	peak312	149.32	5.59887	2095324	PA1920	2094329	2096356	-	0
refseq|NC_002516.2|chromosome	peak867	148.09	5.7305	6143316	PA5453	6143109	6144080	-	0
refseq|NC_002516.2|chromosome	peak518	147.71	5.72057	3615618	PA3228	3614930	3616762	+	0
refseq|NC_002516.2|chromosome	peak363	147.35	5.6911000000000005	2462383	PA2237	2461460	2462788	+	0
refseq|NC_002516.2|chromosome	peak404	147.05	5.69892	2764832	PA2462	2761921	2778804	-	0
refseq|NC_002516.2|chromosome	peak772	146.36	5.701325	5545069	PA4941	5544917	5545786	-	0
refseq|NC_002516.2|chromosome	peak492	145.58	5.282985	3458158	PA3082	3457969	3459933	-	0
refseq|NC_002516.2|chromosome	peak827	145.16	5.659525	5935658	PA5270	5935064	5935945	+	0
refseq|NC_002516.2|chromosome	peak808	143.53	5.637874999999999	5779967	PA5132	5779995	5780813	+	27
refseq|NC_002516.2|chromosome	peak90	143.15	5.628555	525509	PA0465	525469	526827	+	0
refseq|NC_002516.2|chromosome	peak103	143.08	5.60727	607941	PA0548	606160	608157	+	0
refseq|NC_002516.2|chromosome	peak397	142.61	5.6045	2700528	PA2417	2700167	2701105	-	0
refseq|NC_002516.2|chromosome	peak457	141.75	5.589454999999999	3162641	PA2808	3162388	3162579	-	63
refseq|NC_002516.2|chromosome	peak457	141.75	5.589454999999999	3162641	PA2809	3162705	3163385	+	63
refseq|NC_002516.2|chromosome	peak332	141.26	5.544925	2253468	PA2057	2251275	2253815	+	0
refseq|NC_002516.2|chromosome	peak496	140.58	5.535905	3480363	PA3101	3480246	3480692	-	0
refseq|NC_002516.2|chromosome	peak72	139.8	5.553675	389913	PA0347	389733	390884	-	0
refseq|NC_002516.2|chromosome	peak196	139.5	4.952719999999999	1183089	PA1092	1183058	1184524	+	0
refseq|NC_002516.2|chromosome	peak6	139.42	5.513674999999999	34254	PA0031	33000	34511	-	0
refseq|NC_002516.2|chromosome	peak735	139.1	4.59238	5264409	PA4690.2	5264362	5267252	-	0
refseq|NC_002516.2|chromosome	peak669	138.39	5.51879	4837756	PA4310	4837390	4839279	+	0
refseq|NC_002516.2|chromosome	peak440	138.27	5.5260050000000005	3067954	PA2714	3068040	3070349	+	85
refseq|NC_002516.2|chromosome	peak112	137.28	5.495035000000001	650466	PA0591	650158	650538	-	0
refseq|NC_002516.2|chromosome	peak838	136.1	5.379985	5993850	PA5323	5993791	5994696	+	0
refseq|NC_002516.2|chromosome	peak876	136.03	5.487215	6208556	PA5515	6208042	6208542	-	15
refseq|NC_002516.2|chromosome	peak454	134.62	5.45564	3146023	PA2788	3144412	3146007	-	17
refseq|NC_002516.2|chromosome	peak77	134.57	5.453235	437685	PA0395	436570	437604	+	82
refseq|NC_002516.2|chromosome	peak863	132.81	5.401809999999999	6102263	PA5421	6101884	6103083	+	0
refseq|NC_002516.2|chromosome	peak782	132.41	5.395495	5611131	PA4995	5610851	5612140	-	0
refseq|NC_002516.2|chromosome	peak490	131.2	5.3773800000000005	3454075	PA3079	3452872	3455253	-	0
refseq|NC_002516.2|chromosome	peak366	131.17	5.38467	2486265	PA2258	2486355	2487293	-	89
refseq|NC_002516.2|chromosome	peak612	130.9	5.376250000000001	4377488	PA3909	4377311	4379650	-	0
refseq|NC_002516.2|chromosome	peak147	130.25	5.060765	823289	PA0755	822915	824198	-	0
refseq|NC_002516.2|chromosome	peak765	129.26	5.28116	5466846	PA4869	5466790	5468007	+	0
refseq|NC_002516.2|chromosome	peak430	128.79	5.3155	3003766	PA2654	3003457	3005601	+	0
refseq|NC_002516.2|chromosome	peak344	127.65	4.819929999999999	2313173	PA2101	2312899	2313789	+	0
refseq|NC_002516.2|chromosome	peak479	127.06	5.29656	3394833	PA3031	3394816	3395037	+	0
refseq|NC_002516.2|chromosome	peak872	126.84	5.109535	6174350	PA5483	6173348	6174697	+	0
refseq|NC_002516.2|chromosome	peak66	126.61	5.25265	346134	PA0305	344303	346690	-	0
refseq|NC_002516.2|chromosome	peak614	126.47	5.27882	4394756	PA3922	4394694	4396061	-	0
refseq|NC_002516.2|chromosome	peak249	126.47	5.27942	1534659	PA1410	1534289	1535380	+	0
refseq|NC_002516.2|chromosome	peak52	126.42	4.944045	290715	PA0259	289562	291004	-	0
refseq|NC_002516.2|chromosome	peak258	125.9	5.252355	1605293	PA1480	1605088	1607061	+	0
refseq|NC_002516.2|chromosome	peak321	125.88	5.252955	2169639	PA1983	2169464	2169901	+	0
refseq|NC_002516.2|chromosome	peak264	124.38	5.237920000000001	1651682	PA1519	1650549	1651898	-	0
refseq|NC_002516.2|chromosome	peak460	124.33	5.22589	3184338	PA2831	3184002	3185129	+	0
refseq|NC_002516.2|chromosome	peak407	124.26	5.23642	2818905	PA2501	2818719	2818886	-	20
refseq|NC_002516.2|chromosome	peak733	123.85	5.226195000000001	5251312	PA4682	5250620	5251666	-	0
refseq|NC_002516.2|chromosome	peak796	123.19	5.149875	5687569	PA5050	5687496	5689715	+	0
refseq|NC_002516.2|chromosome	peak858	122.6	5.183490000000001	6063784	PA5385	6063353	6063832	-	0
refseq|NC_002516.2|chromosome	peak252	122.44	5.170555	1563380	PA1435	1562813	1563970	+	0
refseq|NC_002516.2|chromosome	peak198	122.16	5.147705	1192654	PA1101	1192405	1194201	+	0
refseq|NC_002516.2|chromosome	peak732	122.12	5.190105	5245343	PA4675	5243178	5245406	+	0
refseq|NC_002516.2|chromosome	peak323	121.13	5.136875	2209050	PA2018	2208169	2211306	-	0
refseq|NC_002516.2|chromosome	peak526	120.33	5.1462	3644984	PA3257	3642964	3645060	+	0
refseq|NC_002516.2|chromosome	peak117	119.81	5.139585	666947	PA0604	665948	666994	+	0
refseq|NC_002516.2|chromosome	peak690	119.49	5.13267	4965002	PA4432	4965109	4965501	-	106
refseq|NC_002516.2|chromosome	peak673	119.32	5.115225	4850620	PA4321	4850042	4851313	+	0
refseq|NC_002516.2|chromosome	peak575	116.46	5.0641	4057855	PA3622	4057909	4058913	-	53
refseq|NC_002516.2|chromosome	peak746	116.32	5.039145	5324306	PA4740	5323374	5325479	-	0
refseq|NC_002516.2|chromosome	peak642	116.05	4.79088	4623437	PA4133	4622812	4624239	+	0
refseq|NC_002516.2|chromosome	peak577	115.84	5.03463	4077322	PA3640	4075157	4078678	-	0
refseq|NC_002516.2|chromosome	peak292	114.99	5.026815	1905189	PA1762	1904995	1905756	+	0
refseq|NC_002516.2|chromosome	peak396	114.69	5.025314999999999	2699123	PA2416	2698526	2700163	+	0
refseq|NC_002516.2|chromosome	peak495	114.67	5.02411	3473063	PA3093	3473018	3474136	+	0
refseq|NC_002516.2|chromosome	peak182	114.34	4.15064	1064083	PA0982	1064555	1065103	-	471
refseq|NC_002516.2|chromosome	peak154	114.23	4.99163	868727	PA0792	867324	868808	-	0
refseq|NC_002516.2|chromosome	peak564	113.58	4.8824950000000005	3975145	PA3548	3974359	3975921	+	0
refseq|NC_002516.2|chromosome	peak506	112.66	4.9814050000000005	3522235	PA3138	3520548	3522560	-	0
refseq|NC_002516.2|chromosome	peak180	111.52	4.762765	1059416	PA0975	1058812	1059606	+	0
refseq|NC_002516.2|chromosome	peak803	111.48	4.947425	5751816	PA5108	5751527	5751784	-	33
refseq|NC_002516.2|chromosome	peak561	111.26	4.950135	3960607	PA3538	3959955	3961037	+	0
refseq|NC_002516.2|chromosome	peak741	110.96	4.750215000000001	5274187	PA4696	5274008	5275732	-	0
refseq|NC_002516.2|chromosome	peak655	110.33	4.750125	4764575	PA4258	4764243	4764575	-	1
refseq|NC_002516.2|chromosome	peak175	109.44	4.908335000000001	1047907	PA0962	1047549	1048019	-	0
refseq|NC_002516.2|chromosome	peak313	109.02	4.874045000000001	2099283	PA1922	2097491	2099452	+	0
refseq|NC_002516.2|chromosome	peak611	108.81	4.8951	4373813	PA3904	4373938	4374333	+	124
refseq|NC_002516.2|chromosome	peak73	108.36	4.87615	393176	PA0349	392185	393225	+	0
refseq|NC_002516.2|chromosome	peak635	107.73	4.57764	4559628	PA4080	4559006	4559650	-	0
refseq|NC_002516.2|chromosome	peak809	106.36	4.83947	5786562	PA5137	5785948	5786703	-	0
refseq|NC_002516.2|chromosome	peak229	106.06	4.795725	1415006	PA1304	1414763	1416814	-	0
refseq|NC_002516.2|chromosome	peak237	105.6	4.813605	1474183	PA1361	1472547	1473980	-	204
refseq|NC_002516.2|chromosome	peak190	105.04	4.8100000000000005	1133352	PA1046	1131674	1133947	+	0
refseq|NC_002516.2|chromosome	peak766	104.55	4.791655	5479843	PA4884	5479641	5480264	-	0
refseq|NC_002516.2|chromosome	peak384	103.19	4.759774999999999	2581208	PA2337	2581034	2581939	+	0
refseq|NC_002516.2|chromosome	peak87	103.18	4.76098	505737	PA0450	505629	507251	-	0
refseq|NC_002516.2|chromosome	peak793	103.13	4.666825	5670979	PA5036	5667696	5672141	-	0
refseq|NC_002516.2|chromosome	peak111	102.7	4.537505	647807	PA0588	646730	648652	-	0
refseq|NC_002516.2|chromosome	peak472	102.39	4.714065	3331123	PA2974	3330663	3331355	-	0
refseq|NC_002516.2|chromosome	peak802	102.31	4.671139999999999	5743708	PA5100	5743074	5744753	-	0
refseq|NC_002516.2|chromosome	peak840	101.87	4.577575	6007103	PA5338	6006231	6008336	+	0
refseq|NC_002516.2|chromosome	peak724	101.17	4.68099	5207302	PA4639	5207035	5207622	-	0
refseq|NC_002516.2|chromosome	peak49	99.93	4.675575	279251	PA0246	277894	279399	-	0
refseq|NC_002516.2|chromosome	peak15	99.67	4.66565	78076	PA0065	77432	78097	-	0
refseq|NC_002516.2|chromosome	peak446	98.74	4.497920000000001	3106272	PA2744	3104830	3106752	-	0
refseq|NC_002516.2|chromosome	peak373	98.48	4.647905	2517622	PA2289	2516429	2518561	-	0
refseq|NC_002516.2|chromosome	peak276	98.45	4.603294999999999	1752959	PA1610	1752903	1753418	-	0
refseq|NC_002516.2|chromosome	peak503	97.83	4.643095	3514690	PA3133.1	3514723	3514798	-	32
refseq|NC_002516.2|chromosome	peak357	97.23	3.927825	2428696	PA2209	2427572	2428669	-	28
refseq|NC_002516.2|chromosome	peak488	96.83	4.59197	3439587	PA3068	3436578	3441440	-	0
refseq|NC_002516.2|chromosome	peak477	96.42	4.60581	3382095	PA3020	3381963	3383891	+	0
refseq|NC_002516.2|chromosome	peak227	95.89	4.59859	1409820	PA1299	1409351	1409800	+	21
refseq|NC_002516.2|chromosome	peak705	95.86	4.213345	5055058	PA4514	5053616	5055877	-	0
refseq|NC_002516.2|chromosome	peak401	94.56	4.551080000000001	2717049	PA2424	2707666	2720694	-	0
refseq|NC_002516.2|chromosome	peak601	94.04	4.3472	4272154	PA3815	4272165	4272656	-	10
refseq|NC_002516.2|chromosome	peak416	93.83	4.537845000000001	2889746	PA2556	2889202	2890287	-	0
refseq|NC_002516.2|chromosome	peak230	93.67	4.1455150000000005	1429109	PA1318	1429082	1431058	+	0
refseq|NC_002516.2|chromosome	peak532	93.22	4.520405	3676448	PA3283	3675894	3676748	-	0
refseq|NC_002516.2|chromosome	peak102	93.04	4.508675	607453	PA0548	606160	608157	+	0
refseq|NC_002516.2|chromosome	peak167	92.73	4.47186	1011337	PA0925	1011047	1011454	-	0
refseq|NC_002516.2|chromosome	peak172	92.48	4.28929	1027949	PA0937	1027445	1027984	+	0
refseq|NC_002516.2|chromosome	peak34	92.34	4.223485	189662	PA0165	189120	189956	+	0
refseq|NC_002516.2|chromosome	peak186	92.03	4.507775	1105080	PA1019	1104009	1105364	+	0
refseq|NC_002516.2|chromosome	peak836	91.95	4.50597	5992074	PA5322	5991168	5993774	+	0
refseq|NC_002516.2|chromosome	peak213	91.76	4.4768	1262057	PA1163	1260557	1263166	-	0
refseq|NC_002516.2|chromosome	peak219	91.61	4.39325	1320045	PA1218	1319511	1320389	-	0
refseq|NC_002516.2|chromosome	peak170	91.47	4.31544	1019909	PA0931	1018230	1020458	+	0
refseq|NC_002516.2|chromosome	peak79	91.39	4.4698850000000006	442580	PA0400	442008	443192	+	0
refseq|NC_002516.2|chromosome	peak114	90.53	4.471385	660207	PA0599	659102	660163	-	45
refseq|NC_002516.2|chromosome	peak510	90.25	3.943265	3533021	PA3149	3532812	3533933	-	0
refseq|NC_002516.2|chromosome	peak789	90.12	4.462065	5654413	PA5023	5652945	5654405	+	9
refseq|NC_002516.2|chromosome	peak319	89.87	4.45575	2153475	PA1972	2153594	2155297	+	118
refseq|NC_002516.2|chromosome	peak439	89.61	4.449735	3059297	PA2705	3059035	3060216	-	0
refseq|NC_002516.2|chromosome	peak829	88.52	4.42117	5946135	PA5282	5945963	5947132	-	0
refseq|NC_002516.2|chromosome	peak626	88.45	4.30591	4451878	PA3972	4450890	4452539	-	0
refseq|NC_002516.2|chromosome	peak425	87.88	4.1654800000000005	2965104	PA2622	2965201	2965473	+	96
refseq|NC_002516.2|chromosome	peak833	87.86	4.4019200000000005	5963489	PA5296	5962716	5964725	+	0
refseq|NC_002516.2|chromosome	peak813	86.58	4.31031	5822076	PA5170	5820910	5822358	+	0
refseq|NC_002516.2|chromosome	peak648	86.24	4.3637250000000005	4746283	PA4231	4745121	4746551	+	0
refseq|NC_002516.2|chromosome	peak209	85.86	4.20204	1245086	PA1150	1243594	1245663	+	0
refseq|NC_002516.2|chromosome	peak591	85.37	4.333959999999999	4196126	PA3743	4195400	4196158	-	0
refseq|NC_002516.2|chromosome	peak865	84.63	4.32494	6132950	PA5443	6131088	6133274	+	0
refseq|NC_002516.2|chromosome	peak571	83.68	4.3029850000000005	4050966	PA3615	4050005	4051075	+	0
refseq|NC_002516.2|chromosome	peak728	83.32	4.1640250000000005	5238688	PA4670	5238408	5239349	+	0
refseq|NC_002516.2|chromosome	peak504	83.16	4.029375	3515060	PA3133.3	3515014	3515089	-	0
refseq|NC_002516.2|chromosome	peak476	81.27	4.247055	3369464	PA3010	3369475	3369993	-	10
refseq|NC_002516.2|chromosome	peak71	80.63	4.215775000000001	372513	PA0331	372091	373605	+	0
refseq|NC_002516.2|chromosome	peak668	80.53	4.219385000000001	4828780	PA4304	4828379	4829629	-	0
refseq|NC_002516.2|chromosome	peak861	80.5	4.22179	6087314	PA5411	6087099	6088199	+	0
refseq|NC_002516.2|chromosome	peak535	80.38	4.2251	3711288	PA3310	3710749	3712404	-	0
refseq|NC_002516.2|chromosome	peak69	80.03	4.21638	367343	PA0327	367457	368422	+	113
refseq|NC_002516.2|chromosome	peak651	79.91	4.13935	4759984	PA4248	4759935	4760468	-	0
refseq|NC_002516.2|chromosome	peak248	79.34	4.1857050000000005	1526625	PA1404	1526430	1526657	-	0
refseq|NC_002516.2|chromosome	peak624	79.32	4.198335	4445224	PA3965	4444978	4445487	+	0
refseq|NC_002516.2|chromosome	peak433	79.29	4.197135	3025597	PA2678	3024705	3025508	-	90
refseq|NC_002516.2|chromosome	peak539	79.27	4.18871	3795124	PA3391	3794819	3796966	+	0
refseq|NC_002516.2|chromosome	peak486	79.26	4.189310000000001	3437597	PA3068	3436578	3441440	-	0
refseq|NC_002516.2|chromosome	peak790	79.01	4.16967	5655514	PA5024	5654556	5655527	+	0
refseq|NC_002516.2|chromosome	peak44	79.01	4.178185	246115	PA0218	245948	246868	-	0
refseq|NC_002516.2|chromosome	peak798	78.33	3.744385	5713461	PA5076	5713232	5714032	-	0
refseq|NC_002516.2|chromosome	peak65	77.99	4.15984	344355	PA0305	344303	346690	-	0
refseq|NC_002516.2|chromosome	peak336	77.85	4.122195	2269602	PA2070	2269542	2272184	-	0
refseq|NC_002516.2|chromosome	peak367	77.8	4.145705	2488197	PA2259	2487856	2488878	+	0
refseq|NC_002516.2|chromosome	peak623	77.5	4.153225	4440050	PA3961	4439795	4442311	-	0
refseq|NC_002516.2|chromosome	peak674	77.37	4.144205	4854598	PA4326	4854595	4854978	-	0
refseq|NC_002516.2|chromosome	peak24	76.92	3.956675	130605	PA0107	130115	130669	+	0
refseq|NC_002516.2|chromosome	peak266	76.39	4.103305000000001	1676530	PA1538	1675862	1677445	-	0
refseq|NC_002516.2|chromosome	peak82	76.21	4.108115	485770	PA0434	484964	487156	+	0
refseq|NC_002516.2|chromosome	peak703	75.65	3.919335	5037474	PA4500	5037074	5038675	+	0
refseq|NC_002516.2|chromosome	peak124	75.52	3.97448	700878	PA0644	700835	701170	+	0
refseq|NC_002516.2|chromosome	peak239	75.13	3.706825	1485095	PA1370	1483898	1485763	+	0
refseq|NC_002516.2|chromosome	peak178	75.01	4.07564	1053136	PA0967	1052289	1053347	+	0
refseq|NC_002516.2|chromosome	peak570	74.76	3.994015	4035955	PA3601	4035758	4036021	-	0
refseq|NC_002516.2|chromosome	peak255	73.09	4.04076	1584578	PA1454	1583956	1584798	+	0
refseq|NC_002516.2|chromosome	peak304	72.82	4.007675	2000343	PA1843	1999889	2003593	-	0
refseq|NC_002516.2|chromosome	peak259	72.82	3.90373	1624548	PA1496	1623864	1624715	-	0
refseq|NC_002516.2|chromosome	peak253	72.76	4.031435	1570260	PA1440	1569721	1570308	-	0
refseq|NC_002516.2|chromosome	peak859	72.57	4.028125	6070258	PA5392	6069844	6070266	-	0
refseq|NC_002516.2|chromosome	peak801	72.21	4.018805	5731005	PA5090	5729473	5731845	-	0
refseq|NC_002516.2|chromosome	peak823	71.59	3.99174	5909404	PA5248	5908397	5910298	-	0
refseq|NC_002516.2|chromosome	peak795	71.54	3.74274	5681140	PA5045	5680898	5683366	+	0
refseq|NC_002516.2|chromosome	peak386	71.37	3.981215	2608969	PA2361	2608229	2612044	-	0
refseq|NC_002516.2|chromosome	peak365	71.09	3.80815	2479783	PA2252	2479299	2480744	+	0
refseq|NC_002516.2|chromosome	peak202	71.0	3.9755	1217299	PA1124	1216671	1218167	+	0
refseq|NC_002516.2|chromosome	peak47	70.61	3.973395	272085	PA0241	271904	273229	-	0
refseq|NC_002516.2|chromosome	peak755	70.12	3.951145	5395281	PA4808	5394445	5395851	-	0
refseq|NC_002516.2|chromosome	peak299	69.95	3.960465	1955688	PA1802	1954815	1956095	+	0
refseq|NC_002516.2|chromosome	peak423	69.93	3.959865	2956381	PA2614	2956153	2956779	-	0
refseq|NC_002516.2|chromosome	peak544	69.42	3.94453	3816751	PA3408	3814661	3817336	-	0
refseq|NC_002516.2|chromosome	peak816	68.34	3.918665	5857366	PA5203	5856532	5858115	+	0
refseq|NC_002516.2|chromosome	peak538	68.21	3.91145	3775338	PA3364	3774578	3775735	-	0
refseq|NC_002516.2|chromosome	peak545	68.01	3.909945	3822443	PA3415	3821385	3822497	-	0
refseq|NC_002516.2|chromosome	peak74	67.92	3.905735	409711	PA0366	409504	410934	-	0
refseq|NC_002516.2|chromosome	peak419	67.91	3.902125	2925497	PA2585	2923961	2925787	-	0
refseq|NC_002516.2|chromosome	peak64	67.65	3.572645	343689	PA0304	343256	344125	+	0
refseq|NC_002516.2|chromosome	peak41	67.43	3.851225	233140	PA0204	233123	233932	-	0
refseq|NC_002516.2|chromosome	peak324	67.33	3.890095	2215404	PA2023	2215102	2215941	+	0
refseq|NC_002516.2|chromosome	peak138	66.83	3.86544	771721	PA0699	771331	772275	+	0
refseq|NC_002516.2|chromosome	peak628	66.73	3.867035	4473865	PA3993	4473623	4474639	+	0
refseq|NC_002516.2|chromosome	peak453	66.72	3.87326	3143661	PA2787	3143152	3144390	+	0
refseq|NC_002516.2|chromosome	peak478	66.59	3.856115	3389876	PA3026	3389436	3391031	-	0
refseq|NC_002516.2|chromosome	peak873	66.19	3.851605	6186983	PA5495	6186927	6187877	+	0
refseq|NC_002516.2|chromosome	peak516	65.89	3.85371	3567484	PA3176	3566163	3567377	+	108
refseq|NC_002516.2|chromosome	peak70	65.84	3.847695	368837	PA0328	368462	370405	-	0
refseq|NC_002516.2|chromosome	peak683	65.81	3.794965	4936063	PA4403	4933866	4936616	-	0
refseq|NC_002516.2|chromosome	peak108	65.13	3.816725	636980	PA0577	636304	638298	-	0
refseq|NC_002516.2|chromosome	peak688	64.95	3.82514	4951309	PA4417	4951141	4952604	-	0
refseq|NC_002516.2|chromosome	peak771	64.12	3.78244	5542573	PA4938	5542073	5543365	-	0
refseq|NC_002516.2|chromosome	peak694	64.09	3.79898	4998019	PA4468	4997439	4998050	-	0
refseq|NC_002516.2|chromosome	peak578	63.94	3.735355	4083285	PA3645	4082958	4083398	-	0
refseq|NC_002516.2|chromosome	peak161	63.73	3.671485	952986	PA0872	952619	953407	-	0
refseq|NC_002516.2|chromosome	peak53	63.4	3.69103	292584	PA0260	291154	293304	-	0
refseq|NC_002516.2|chromosome	peak379	62.51	3.66269	2557185	PA2319	2556948	2557964	+	0
refseq|NC_002516.2|chromosome	peak153	62.39	3.76049	864270	PA0789	864095	865510	+	0
refseq|NC_002516.2|chromosome	peak399	62.33	3.753875	2702738	PA2419	2702164	2702844	+	0
refseq|NC_002516.2|chromosome	peak5	62.33	3.75327	22673	PA0020	21712	22737	+	0
refseq|NC_002516.2|chromosome	peak3	62.32	3.754475	13321	PA0009	12488	13435	-	0
refseq|NC_002516.2|chromosome	peak666	61.47	3.729515	4807375	PA4285	4805195	4808710	-	0
refseq|NC_002516.2|chromosome	peak174	61.18	3.726205	1039520	PA0952	1039240	1039623	-	0
refseq|NC_002516.2|chromosome	peak246	60.47	3.560015	1508334	PA1387	1507164	1508720	+	0
refseq|NC_002516.2|chromosome	peak355	60.39	3.6286	2423280	PA2204	2422819	2423625	-	0
refseq|NC_002516.2|chromosome	peak558	59.96	3.66318	3914343	PA3497	3914117	3915337	-	0
refseq|NC_002516.2|chromosome	peak523	58.9	3.658245	3634238	PA3247	3633592	3634881	+	0
refseq|NC_002516.2|chromosome	peak625	58.8	3.64471	4450014	PA3970	4448893	4450392	-	0
refseq|NC_002516.2|chromosome	peak671	58.61	3.65133	4845363	PA4316	4844271	4845713	-	0
refseq|NC_002516.2|chromosome	peak134	58.61	3.650725	744099	PA0685	741925	744336	+	0
refseq|NC_002516.2|chromosome	peak339	58.16	3.63088	2289973	PA2080	2289085	2290335	-	0
refseq|NC_002516.2|chromosome	peak139	58.09	3.64291	776522	PA0703	775400	776716	-	0
refseq|NC_002516.2|chromosome	peak585	56.9	3.60802	4130849	PA3688	4130599	4130943	+	0
refseq|NC_002516.2|chromosome	peak335	56.35	3.588775	2265282	PA2066	2265126	2265764	-	0
refseq|NC_002516.2|chromosome	peak330	56.34	3.58998	2250664	PA2056	2249693	2250595	+	70
refseq|NC_002516.2|chromosome	peak565	56.2	3.575845	3977333	PA3550	3977184	3977834	+	0
refseq|NC_002516.2|chromosome	peak678	56.06	3.5830650000000004	4877381	PA4348	4876821	4877606	-	0
refseq|NC_002516.2|chromosome	peak241	54.42	3.533145	1493362	PA1376	1493090	1494823	-	0
refseq|NC_002516.2|chromosome	peak301	54.12	3.52683	1961669	PA1806	1961227	1962024	-	0
refseq|NC_002516.2|chromosome	peak692	53.58	3.50999	4969688	PA4436	4968712	4969611	+	78
refseq|NC_002516.2|chromosome	peak839	53.39	3.4988649999999994	6006153	PA5337	6005899	6006165	+	0
refseq|NC_002516.2|chromosome	peak531	52.8	3.38355	3673236	PA3280	3673008	3674324	-	0
refseq|NC_002516.2|chromosome	peak221	51.69	3.45436	1354728	PA1248	1353827	1355272	+	0
refseq|NC_002516.2|chromosome	peak868	51.61	3.43738	6147847	PA5456	6147021	6148322	+	0
