## Supplementary Dataset 1 for "Determination of the Two-Component Systems regulatory network reveals core and accessory regulations across *Pseudomonas aeruginosa* lineages": CS4_TctD-IHMA87_04501_ALLpeaks_IHMA.tab

chrom	peakID	log(qvalue)	fold_enrichment	summit_position	closest_gene	gene_start	gene_end	strand	distance_to_closest_gene
IHMA87_1	peak3	1538.05	29.93056	600382	IHMA87_00556	600674	600919	+	291
IHMA87_1	peak34	67.48	4.36926	6425071	IHMA87_06020	6425117	6426136	-	45
IHMA87_2	peak35	52.07	3.97787	49400	IHMA87_06167	49566	50723	+	165
IHMA87_1	peak1	26.44	3.0167400000000004	147976	IHMA87_00127	148039	148320	-	62
IHMA87_1	peak23	19.5	2.71912	4798545	IHMA87_04501	4797792	4798463	-	83
IHMA87_1	peak11	19.32	2.69661	1815164	IHMA87_01679	1814999	1815075	+	90
IHMA87_1	peak17	18.51	2.66634	2850800	IHMA87_02691	2848516	2849607	+	1194
IHMA87_1	peak33	18.15	2.657705	6287138	IHMA87_05895	6286055	6287026	-	113
IHMA87_1	peak13	16.77	2.597725	2536493	IHMA87_02421	2534662	2537208	+	0
IHMA87_2	peak36	16.41	2.5635950000000003	54329	IHMA87_06169	51068	54085	+	245
IHMA87_1	peak15	15.59	2.53487	2845824	IHMA87_02689	2845452	2845559	+	266
IHMA87_1	peak12	14.75	2.4956050000000003	1932291	IHMA87_01800	1932324	1933520	-	32
IHMA87_1	peak16	14.55	2.48543	2847714	IHMA87_02690	2846663	2847382	+	333
IHMA87_1	peak26	14.36	2.474535	5272457	IHMA87_04958	5271977	5272228	+	230
IHMA87_1	peak24	12.84	2.392045	5064907	IHMA87_04739	5064349	5064753	-	155
IHMA87_1	peak9	12.31	2.360075	1552534	IHMA87_01432	1552245	1552577	-	0
IHMA87_1	peak31	12.28	2.344405	6200712	IHMA87_05813	6200250	6202346	-	0
IHMA87_1	peak30	10.87	2.239355	6199433	IHMA87_05812	6198286	6200250	-	0
IHMA87_1	peak18	9.58	2.196185	2934600	IHMA87_02753	2933253	2934464	-	137
