## Supplementary Dataset 1 for "Determination of the Two-Component Systems regulatory network reveals core and accessory regulations across *Pseudomonas aeruginosa* lineages": CS4_TctD-PA14_54510_ALLpeaks_PA14.tab

chrom	peakID	log(qvalue)	fold_enrichment	summit_position	closest_gene	gene_start	gene_end	strand	distance_to_closest_gene
refseq|NC_008463.1|chromosome	peak2	66.78	4.3081	6440483	PA14_72280	6439037	6440326	-	158
refseq|NC_008463.1|chromosome	peak0	18.38	2.664205	4833643	PA14_54510	4832874	4833545	-	99
refseq|NC_008463.1|chromosome	peak1	7.18	2.038155	5066950	PA14_56880	5067018	5068148	+	67
