## Supplementary Dataset 1 for "Determination of the Two-Component Systems regulatory network reveals core and accessory regulations across *Pseudomonas aeruginosa* lineages": CS4_TctD-PA0756_ALLpeaks_PAO1.tab

chrom	peakID	log(qvalue)	fold_enrichment	summit_position	closest_gene	gene_start	gene_end	strand	distance_to_closest_gene
refseq|NC_002516.2|chromosome	peak3	83.67	3.099455	6167532	PA5476	6166120	6167409	-	124
refseq|NC_002516.2|chromosome	peak0	22.6	2.031445	824303	PA0756	824409	825080	+	105
refseq|NC_002516.2|chromosome	peak1	10.04	1.61562	2550845	PA2312a	2550619	2551122	-	0
refseq|NC_002516.2|chromosome	peak2	2.96	1.40882	5330025	PA4745	5329977	5331458	-	0
