## Supplementary Dataset 1 for "Determination of the Two-Component Systems regulatory network reveals core and accessory regulations across *Pseudomonas aeruginosa* lineages": CS5_PirR-IHMA87_04308_ALLpeaks_IHMA.tab

chrom	peakID	log(qvalue)	fold_enrichment	summit_position	closest_gene	gene_start	gene_end	strand	distance_to_closest_gene
IHMA87_1	peak94	11414.31	73.49255500000001	1807584	IHMA87_01670	1806699	1807553	+	32
IHMA87_1	peak10	10826.16	70.55241000000001	148571	IHMA87_00128	148317	148544	-	28
IHMA87_1	peak191	9637.79	64.52853	3609046	IHMA87_03340	3607966	3610023	-	0
IHMA87_1	peak270	9532.69	62.31802	5164762	IHMA87_04837	5164832	5165560	+	69
IHMA87_1	peak23	9092.79	61.73183	590985	IHMA87_00550	590570	591916	+	0
IHMA87_1	peak227	8315.23	57.67239000000001	4352123	IHMA87_04067	4352092	4354080	-	0
IHMA87_1	peak246	8306.38	55.97658	4667561	IHMA87_04381	4667645	4669357	+	83
IHMA87_1	peak96	8065.9	56.350035	1878409	IHMA87_01750	1877366	1878370	-	40
IHMA87_1	peak322	7890.35	53.839015	6152191	IHMA87_05779	6151657	6153669	-	0
IHMA87_1	peak226	7149.16	50.335260000000005	4349787	IHMA87_04063	4348219	4349253	+	535
IHMA87_1	peak178	6911.23	50.1669	3342502	IHMA87_03102	3342531	3342935	+	28
IHMA87_1	peak17	6494.68	47.88443	440871	IHMA87_00405	440968	442119	+	96
IHMA87_1	peak138	6494.12	47.878395	2536915	IHMA87_02421	2534662	2537208	+	0
IHMA87_1	peak60	6363.41	47.15962	912470	IHMA87_00849	912041	912415	-	56
IHMA87_1	peak222	6095.87	45.66796	4262899	IHMA87_03984	4261417	4262856	-	44
IHMA87_1	peak175	6090.59	45.64616	3155245	IHMA87_02928	3155307	3156077	+	61
IHMA87_1	peak228	6001.38	45.146885	4354071	IHMA87_04067	4352092	4354080	-	0
IHMA87_1	peak154	5963.17	44.564795	2769186	IHMA87_02628	2768449	2769123	-	64
IHMA87_1	peak255	5959.53	44.90732	4876468	IHMA87_04574	4876492	4877163	+	23
IHMA87_1	peak59	5507.48	42.35962	906968	IHMA87_00845	907198	907842	+	229
IHMA87_1	peak62	5458.84	42.074125	1029262	IHMA87_00966	1026741	1029254	+	9
IHMA87_1	peak31	5405.16	41.770545	601525	IHMA87_00557	601457	603193	-	0
IHMA87_1	peak134	5150.2	40.304905	2525992	IHMA87_02411	2526203	2526715	-	210
IHMA87_1	peak171	4846.76	38.54983	3131525	IHMA87_02908	3131408	3133630	-	0
IHMA87_1	peak4	4800.96	38.284175000000005	58358	IHMA87_00045	59228	62380	+	869
IHMA87_1	peak83	4796.14	38.257540000000006	1546826	IHMA87_01426	1547110	1547889	-	283
IHMA87_1	peak135	4612.18	37.17575	2534765	IHMA87_02421	2534662	2537208	+	0
IHMA87_1	peak174	4525.96	36.661640000000006	3136386	IHMA87_02910	3134883	3136250	-	137
IHMA87_1	peak241	3960.83	33.280225	4594028	IHMA87_04307	4594075	4595415	-	46
IHMA87_1	peak180	3843.78	32.560925	3406593	IHMA87_03161	3406732	3407703	+	138
IHMA87_1	peak105	3811.23	32.27222999999999	1930598	IHMA87_01797	1929595	1931592	+	0
IHMA87_1	peak66	3528.36	30.615630000000003	1033958	IHMA87_00969	1032698	1034746	+	0
IHMA87_1	peak213	3470.38	30.258375	3932418	IHMA87_03668	3931856	3932287	-	132
IHMA87_1	peak289	3404.43	29.83615	5295809	IHMA87_04985	5295649	5296272	-	0
IHMA87_1	peak310	3314.72	29.270645	5612943	IHMA87_05283	5613349	5613603	-	405
IHMA87_1	peak63	3258.95	28.922575	1030161	IHMA87_00967	1029310	1030776	+	0
IHMA87_1	peak151	3077.06	27.769475	2721114	IHMA87_02591	2721087	2721242	+	0
IHMA87_1	peak142	3058.46	27.647395	2614332	IHMA87_02480	2614555	2615070	-	222
IHMA87_1	peak300	2925.17	26.780425	5419462	IHMA87_05087	5419585	5420556	+	122
IHMA87_1	peak2	2874.62	26.45966	52666	IHMA87_00044	52864	56652	+	197
IHMA87_1	peak51	2768.06	25.593395	728244	IHMA87_00701	728258	728647	+	13
IHMA87_1	peak187	2718.39	25.43487	3507472	IHMA87_03244	3507704	3507853	+	231
IHMA87_1	peak242	2707.18	25.364605	4601059	IHMA87_04312	4600622	4601029	+	31
IHMA87_1	peak136	2633.25	24.868375	2535685	IHMA87_02421	2534662	2537208	+	0
IHMA87_1	peak133	2632.85	24.870115	2512440	IHMA87_02396	2512099	2512443	-	0
IHMA87_1	peak119	2516.91	24.096975	2305161	IHMA87_02157	2304841	2305125	-	37
IHMA87_1	peak287	2347.54	22.950335000000003	5274218	IHMA87_04959	5272756	5274069	-	150
IHMA87_1	peak196	2304.53	22.66607	3645527	IHMA87_03388	3645368	3645751	+	0
IHMA87_1	peak88	2217.41	22.066405000000003	1585876	IHMA87_01458	1585906	1586544	-	29
IHMA87_1	peak85	2163.89	21.690635	1552755	IHMA87_01433	1552570	1555239	-	0
IHMA87_1	peak176	2120.03	21.39205	3204456	IHMA87_02979	3203959	3204324	-	133
IHMA87_1	peak254	2086.03	21.156255	4831570	IHMA87_04539	4831537	4832157	+	0
IHMA87_2	peak364	2071.62	21.051545	95240	IHMA87_06213	95285	95920	-	44
IHMA87_1	peak15	1908.74	19.90344	307377	IHMA87_00274	307256	307435	-	0
IHMA87_1	peak158	1888.18	19.761255	2846165	IHMA87_02690	2846663	2847382	+	497
IHMA87_1	peak250	1776.51	18.955655	4727541	IHMA87_04434	4727655	4727990	+	113
IHMA87_1	peak46	1751.84	18.367495	715377	IHMA87_00674	715377	716012	+	0
IHMA87_1	peak102	1716.77	18.519325	1925011	IHMA87_01792	1924059	1925177	+	0
IHMA87_1	peak52	1690.61	18.328325	767346	IHMA87_00725	766191	767198	-	149
IHMA87_1	peak109	1631.83	17.897635	2023825	IHMA87_01882	2023988	2026816	+	162
IHMA87_2	peak363	1616.49	17.786555	91926	IHMA87_06210	89735	91870	-	57
IHMA87_1	peak245	1603.66	17.689790000000002	4650860	IHMA87_04366	4650613	4651119	+	0
IHMA87_1	peak252	1555.26	17.329405	4739704	IHMA87_04449	4739721	4739948	+	16
IHMA87_1	peak162	1506.76	16.967845	2850942	IHMA87_02692	2852257	2852436	+	1314
IHMA87_1	peak309	1467.74	16.666085	5571852	IHMA87_05238	5571810	5571888	+	0
IHMA87_1	peak149	1463.78	15.807305	2706515	IHMA87_02575	2706034	2706417	+	99
IHMA87_1	peak342	1456.56	16.588755	6476874	IHMA87_06068	6476928	6477710	+	53
IHMA87_1	peak212	1446.6	16.5116	3927592	IHMA87_03664	3927767	3929134	+	174
IHMA87_1	peak112	1444.14	16.490325	2101445	IHMA87_01953	2101440	2103587	+	0
IHMA87_1	peak167	1374.88	15.96389	3045245	IHMA87_02828	3044588	3045178	-	68
IHMA87_2	peak377	1372.01	15.938935	184173	IHMA87_06318	183325	184080	-	94
IHMA87_1	peak341	1318.24	15.50392	6463081	IHMA87_06056	6463208	6464551	-	126
IHMA87_1	peak269	1295.19	15.348415	5162279	IHMA87_04836	5162361	5164661	-	81
IHMA87_1	peak295	1260.45	14.972214999999998	5305689	IHMA87_04995	5304907	5306940	-	0
IHMA87_1	peak319	1212.25	14.693285	6087288	IHMA87_05718	6087347	6088693	+	58
IHMA87_1	peak286	1105.47	13.839835	5272474	IHMA87_04958	5271977	5272228	+	247
IHMA87_1	peak150	1067.0	12.46639	2707779	IHMA87_02576	2707125	2707370	+	410
IHMA87_1	peak233	1060.03	13.46835	4542565	IHMA87_04249	4541717	4542100	-	466
IHMA87_1	peak29	1052.56	13.40445	599643	IHMA87_00555	597323	599575	-	69
IHMA87_1	peak188	1044.13	13.341695	3528416	IHMA87_03264	3528451	3529374	+	34
IHMA87_1	peak54	1040.67	13.310289999999998	798315	IHMA87_00749	798369	799196	+	53
IHMA87_1	peak199	1037.33	13.28132	3714021	IHMA87_03458	3714092	3714280	+	70
IHMA87_1	peak302	1030.39	13.21913	5491326	IHMA87_05159	5491356	5494243	-	29
IHMA87_1	peak43	1016.34	12.67976	693832	IHMA87_00648	690911	693798	+	35
IHMA87_1	peak334	1006.18	13.0234	6287654	IHMA87_05897	6287690	6290577	-	35
IHMA87_1	peak256	975.56	12.765975	4882246	IHMA87_04578	4882284	4885171	-	37
IHMA87_1	peak224	972.13	12.740215	4333670	IHMA87_04050	4333775	4334446	-	104
IHMA87_1	peak314	960.98	12.645510000000002	5844874	IHMA87_05498	5841811	5844759	-	116
IHMA87_1	peak79	927.31	12.36835	1318011	IHMA87_01222	1318037	1318657	+	25
IHMA87_1	peak285	924.26	11.593039999999998	5269397	IHMA87_04955	5267790	5270054	-	0
IHMA87_1	peak164	905.29	12.171905	2887999	IHMA87_02722	2887347	2887910	-	90
IHMA87_1	peak30	848.65	11.689355	600242	IHMA87_00556	600674	600919	+	431
IHMA87_1	peak37	847.61	11.6835	687172	IHMA87_00644	687179	688378	+	6
IHMA87_1	peak240	840.92	11.622435	4581340	IHMA87_04294	4580763	4581323	-	18
IHMA87_1	peak120	798.14	11.254645	2313186	IHMA87_02165	2313298	2313990	+	111
IHMA87_1	peak19	790.26	11.18016	548584	IHMA87_00504	548653	548774	+	68
IHMA87_1	peak299	785.0	11.134925	5398084	IHMA87_05073	5396464	5398017	-	68
IHMA87_2	peak351	777.73	11.06957	16741	IHMA87_06133	16740	17357	-	0
IHMA87_1	peak290	758.7	10.9002	5296608	IHMA87_04985	5295649	5296272	-	337
IHMA87_1	peak264	754.79	10.863245	4937142	IHMA87_04617	4937205	4937582	+	62
IHMA87_1	peak209	723.08	10.57554	3903801	IHMA87_03645	3903828	3904205	-	26
IHMA87_1	peak82	664.66	10.051565	1510480	IHMA87_01396	1509864	1510394	-	87
IHMA87_1	peak73	660.85	10.01227	1172217	IHMA87_01086	1171771	1173210	+	0
IHMA87_1	peak41	651.13	9.92129	692080	IHMA87_00648	690911	693798	+	0
IHMA87_1	peak258	618.9	9.62519	4884002	IHMA87_04578	4882284	4885171	-	0
IHMA87_1	peak61	616.65	9.59961	1010987	IHMA87_00948	1010343	1010891	-	97
IHMA87_1	peak336	615.72	9.58827	6289403	IHMA87_05897	6287690	6290577	-	0
IHMA87_1	peak304	607.5	9.515005	5493073	IHMA87_05159	5491356	5494243	-	0
IHMA87_2	peak352	604.08	9.479195	18466	IHMA87_06134	17392	18441	-	26
IHMA87_1	peak12	602.14	9.464725	188537	IHMA87_00162	188216	188401	+	137
IHMA87_1	peak265	586.51	9.312740000000002	5008414	IHMA87_04686	5008496	5009917	+	81
IHMA87_1	peak265	586.51	9.312740000000002	5008414	IHMA87_04685	5006994	5008334	+	81
IHMA87_1	peak297	585.35	9.302255	5307333	IHMA87_04996	5307421	5308683	+	87
IHMA87_1	peak58	564.8	9.10835	895496	IHMA87_00838	895714	896277	+	217
IHMA87_1	peak288	557.06	9.031995	5294742	IHMA87_04984	5294615	5294833	-	0
IHMA87_1	peak130	555.22	9.016485	2499534	IHMA87_02381	2499501	2499797	-	0
IHMA87_1	peak98	553.76	9.000395000000001	1919808	IHMA87_01788	1919557	1920792	+	0
IHMA87_1	peak40	553.72	8.99817	690831	IHMA87_00648	690911	693798	+	79
IHMA87_1	peak337	541.33	8.883289999999999	6290654	IHMA87_05897	6287690	6290577	-	78
IHMA87_1	peak69	535.43	8.581655000000001	1090842	IHMA87_01022	1090871	1092796	+	28
IHMA87_1	peak305	532.24	8.79006	5494321	IHMA87_05159	5491356	5494243	-	79
IHMA87_1	peak328	523.71	8.707245	6197332	IHMA87_05811	6196423	6197796	-	0
IHMA87_2	peak362	522.57	8.694020000000002	87751	IHMA87_06208	87698	88549	+	0
IHMA87_1	peak259	511.18	8.583355000000001	4885248	IHMA87_04578	4882284	4885171	-	78
IHMA87_1	peak64	508.22	8.554625	1032076	IHMA87_00968	1030773	1032701	+	0
IHMA87_1	peak230	500.74	8.47945	4405175	IHMA87_04117	4404508	4405707	-	0
IHMA87_1	peak161	495.64	8.43167	2849685	IHMA87_02691	2848516	2849607	+	79
IHMA87_1	peak173	488.23	8.353874999999999	3134654	IHMA87_02909	3133986	3134561	+	94
IHMA87_1	peak190	475.38	8.225905000000001	3608281	IHMA87_03340	3607966	3610023	-	0
IHMA87_1	peak89	463.95	8.105834999999999	1626218	IHMA87_01492	1626283	1626756	+	64
IHMA87_1	peak84	457.46	8.043165	1551318	IHMA87_01430	1550646	1550903	-	416
IHMA87_1	peak208	448.86	7.957535	3895156	IHMA87_03636	3895213	3896757	+	56
IHMA87_1	peak44	444.63	7.721	710431	IHMA87_00668	710388	710509	+	0
IHMA87_1	peak13	436.29	7.824244999999999	264410	IHMA87_00232	263937	264383	-	28
IHMA87_2	peak368	423.33	7.69449	126191	IHMA87_06255	125791	126243	-	0
IHMA87_1	peak7	422.31	7.67446	65970	IHMA87_00048	64723	65424	+	547
IHMA87_1	peak39	410.48	7.557270000000001	689326	IHMA87_00645	688908	690438	+	0
IHMA87_1	peak338	404.82	7.50038	6292160	IHMA87_05900	6291050	6292580	-	0
IHMA87_1	peak260	403.85	7.490634999999999	4886753	IHMA87_04581	4885644	4887174	-	0
IHMA87_1	peak306	397.84	7.423955	5495825	IHMA87_05162	5494716	5496246	-	0
IHMA87_1	peak331	379.06	7.10544	6205154	IHMA87_05817	6205268	6206203	+	113
IHMA87_1	peak20	377.77	7.209915	549815	IHMA87_00506	549780	550481	+	0
IHMA87_1	peak249	371.11	7.135335	4726583	IHMA87_04433	4726154	4727182	+	0
IHMA87_1	peak281	366.59	7.091255	5253985	IHMA87_04939	5253521	5254852	-	0
IHMA87_1	peak165	352.59	6.933085	2902606	IHMA87_02725	2902561	2903343	-	0
IHMA87_1	peak200	352.21	6.534005	3717159	IHMA87_03464	3717192	3717563	+	32
IHMA87_1	peak145	351.38	6.91509	2700181	IHMA87_02564	2699487	2700185	+	0
IHMA87_1	peak160	349.4	6.89938	2847616	IHMA87_02690	2846663	2847382	+	235
IHMA87_1	peak197	347.2	6.87349	3655324	IHMA87_03404	3654468	3655577	+	0
IHMA87_1	peak293	345.04	6.85305	5304316	IHMA87_04994	5304225	5304917	-	0
IHMA87_1	peak262	343.68	6.835015	4913708	IHMA87_04596	4913341	4913823	+	0
IHMA87_2	peak350	325.51	6.63473	10094	IHMA87_06126	10112	10699	-	17
IHMA87_1	peak26	325.07	6.629825	593626	IHMA87_00551	591906	594149	+	0
IHMA87_1	peak189	324.41	6.618634999999999	3594934	IHMA87_03326	3594966	3597362	-	31
IHMA87_1	peak274	318.85	6.56058	5188892	IHMA87_04863	5188711	5188786	-	107
IHMA87_1	peak211	318.51	6.559265	3923004	IHMA87_03658	3922983	3923111	+	0
IHMA87_1	peak106	313.12	6.49418	1950510	IHMA87_01822	1949943	1951010	+	0
IHMA87_1	peak100	299.75	6.339835000000001	1923625	IHMA87_01791	1923021	1924055	+	0
IHMA87_1	peak116	282.61	6.1399	2185730	IHMA87_02039	2185845	2185976	+	114
IHMA87_1	peak345	277.49	6.078785	6521796	IHMA87_06113	6519760	6521652	-	145
IHMA87_1	peak343	270.98	6.00269	6500425	IHMA87_06091	6500502	6501125	+	76
IHMA87_1	peak283	263.08	5.90972	5265548	IHMA87_04953	5265468	5266568	-	0
IHMA87_1	peak147	257.97	5.84924	2701415	IHMA87_02566	2701228	2701890	+	0
IHMA87_1	peak56	251.81	5.776745	853896	IHMA87_00800	853135	853794	-	103
IHMA87_1	peak330	247.51	5.515834999999999	6199374	IHMA87_05812	6198286	6200250	-	0
IHMA87_1	peak163	247.26	5.71799	2851643	IHMA87_02692	2852257	2852436	+	613
IHMA87_1	peak275	242.39	5.661095	5190020	IHMA87_04865	5189923	5191863	-	0
IHMA87_1	peak298	239.29	5.623625	5380403	IHMA87_05059	5379183	5380346	-	58
IHMA87_1	peak229	235.16	5.568675	4360085	IHMA87_04073	4359506	4360342	+	0
IHMA87_1	peak215	223.99	5.432135	4001146	IHMA87_03735	4000508	4001113	-	34
IHMA87_1	peak239	222.57	5.415150000000001	4576883	IHMA87_04289	4576137	4576841	-	43
IHMA87_1	peak137	218.1	5.357145	2536341	IHMA87_02421	2534662	2537208	+	0
IHMA87_1	peak216	213.37	5.299135	4053887	IHMA87_03781	4052825	4055062	-	0
IHMA87_1	peak131	208.28	5.23434	2506613	IHMA87_02390	2506702	2507004	+	88
IHMA87_1	peak25	207.84	5.22443	592298	IHMA87_00551	591906	594149	+	0
IHMA87_1	peak340	205.92	5.05824	6425005	IHMA87_06019	6423617	6424906	-	100
IHMA87_1	peak21	205.85	5.2003200000000005	566746	IHMA87_00525	566663	567664	-	0
IHMA87_1	peak238	202.51	5.15387	4566400	IHMA87_04276	4566709	4567539	+	308
IHMA87_1	peak251	201.22	5.13978	4738656	IHMA87_04447	4738721	4739158	-	64
IHMA87_1	peak38	194.36	5.053445	688759	IHMA87_00645	688908	690438	+	148
IHMA87_1	peak261	189.12	4.978165000000001	4887313	IHMA87_04581	4885644	4887174	-	140
IHMA87_1	peak339	186.8	4.950565	6292726	IHMA87_05900	6291050	6292580	-	147
IHMA87_1	peak114	181.12	4.875965	2160526	IHMA87_02013	2160503	2161141	+	0
IHMA87_1	peak307	178.65	4.84647	5496393	IHMA87_05162	5494716	5496246	-	148
IHMA87_1	peak301	176.33	4.808730000000001	5466327	IHMA87_05138	5466386	5466691	-	58
IHMA87_1	peak87	172.56	4.76202	1579126	IHMA87_01451	1578787	1578996	+	131
IHMA87_1	peak93	170.09	4.72926	1793010	IHMA87_01659	1791498	1792814	+	197
IHMA87_1	peak316	169.41	4.721945	5945713	IHMA87_05580	5944916	5945668	-	46
IHMA87_2	peak349	168.42	4.704315	8372	IHMA87_06125	9502	9951	-	1129
IHMA87_1	peak323	167.2	4.59751	6158250	IHMA87_05783	6157703	6158725	-	0
IHMA87_1	peak97	164.73	4.652515	1918289	IHMA87_01787	1918432	1919469	+	142
IHMA87_1	peak182	163.39	4.63469	3412113	IHMA87_03166	3411651	3412379	+	0
IHMA87_1	peak68	158.84	4.348520000000001	1035707	IHMA87_00971	1035636	1036214	+	0
IHMA87_1	peak184	158.73	4.56587	3413387	IHMA87_03167	3412376	3413281	+	107
IHMA87_1	peak99	156.07	4.536735	1922796	IHMA87_01790	1921793	1923028	+	0
IHMA87_1	peak177	152.44	4.478999999999999	3256933	IHMA87_03026	3256648	3256887	+	47
IHMA87_1	peak294	149.22	4.439080000000001	5304862	IHMA87_04994	5304225	5304917	-	0
IHMA87_1	peak65	149.2	4.4376	1033062	IHMA87_00969	1032698	1034746	+	0
IHMA87_1	peak117	148.52	4.426035000000001	2271398	IHMA87_02127	2271525	2273195	+	126
IHMA87_1	peak48	139.69	4.16689	718984	IHMA87_00680	718407	719093	+	0
IHMA87_1	peak155	135.09	4.231529999999999	2794007	IHMA87_02650	2794017	2794184	+	9
IHMA87_1	peak78	133.27	3.780365	1304033	IHMA87_01208	1303886	1305259	+	0
IHMA87_1	peak75	132.6	4.19336	1209047	IHMA87_01118	1209143	1209493	+	95
IHMA87_1	peak243	131.67	4.180855	4617577	IHMA87_04327	4616912	4617862	-	0
IHMA87_2	peak374	130.38	4.16104	169074	IHMA87_06304	169102	169863	+	27
IHMA87_2	peak376	126.66	4.107564999999999	176026	IHMA87_06309	175786	176622	+	0
IHMA87_1	peak267	125.43	4.08758	5073743	IHMA87_04752	5073041	5073634	-	110
IHMA87_1	peak221	124.82	4.077585	4249102	IHMA87_03973	4249165	4249986	+	62
IHMA87_1	peak325	124.64	3.94981	6177256	IHMA87_05796	6177290	6178384	+	33
IHMA87_1	peak139	122.09	3.93362	2541509	IHMA87_02426	2541430	2542659	+	0
IHMA87_1	peak232	119.67	3.999005	4535741	IHMA87_04245	4534993	4537218	-	0
IHMA87_1	peak148	119.02	3.98778	2701921	IHMA87_02567	2701933	2702436	-	11
IHMA87_1	peak183	117.56	3.91872	3412544	IHMA87_03167	3412376	3413281	+	0
IHMA87_1	peak198	116.96	3.96	3682170	IHMA87_03429	3682183	3682680	-	12
IHMA87_2	peak346	116.96	3.958005	5947	IHMA87_06124	4213	5367	+	581
IHMA87_1	peak247	111.56	3.875605	4676170	IHMA87_04384	4676312	4677100	+	141
IHMA87_1	peak74	110.5	3.852965	1207870	IHMA87_01116	1201069	1207842	+	29
IHMA87_1	peak273	109.78	3.849625	5185176	IHMA87_04857	5184279	5185517	+	0
IHMA87_2	peak360	108.45	3.82034	80911	IHMA87_06197	80424	80798	-	114
IHMA87_1	peak123	108.12	3.821115	2400894	IHMA87_02262	2400200	2400880	-	15
IHMA87_1	peak92	107.51	3.812115	1786113	IHMA87_01650	1785434	1785949	-	165
IHMA87_1	peak1	104.53	3.76627	51257	IHMA87_00043	42234	52406	+	0
IHMA87_1	peak156	104.5	3.75771	2796658	IHMA87_02654	2796684	2797562	+	25
IHMA87_1	peak53	104.12	3.7541600000000006	767894	IHMA87_00726	767897	768901	+	2
IHMA87_1	peak80	102.38	3.664715	1374129	IHMA87_01267	1372931	1374079	+	51
IHMA87_1	peak126	100.79	3.70451	2472010	IHMA87_02357	2472119	2472334	-	108
IHMA87_2	peak348	99.97	3.688625	7946	IHMA87_06125	9502	9951	-	1555
IHMA87_1	peak3	98.81	3.6716	56402	IHMA87_00044	52864	56652	+	0
IHMA87_2	peak375	98.63	3.663805	173805	IHMA87_06308	173987	175789	+	181
IHMA87_1	peak157	98.36	3.66087	2845627	IHMA87_02689	2845452	2845559	+	69
IHMA87_1	peak128	97.81	3.64769	2475300	IHMA87_02361	2475302	2476462	-	1
IHMA87_1	peak113	95.85	3.615875	2108749	IHMA87_01958	2108778	2109011	+	28
IHMA87_1	peak166	93.46	3.58214	3022877	IHMA87_02807	3023048	3024406	+	170
IHMA87_1	peak217	93.05	3.57053	4155834	IHMA87_03883	4155831	4156523	+	0
IHMA87_1	peak5	92.89	3.57186	62827	IHMA87_00046	63029	63721	+	201
IHMA87_1	peak168	91.88	3.44663	3071234	IHMA87_02851	3070744	3071205	+	30
IHMA87_1	peak194	91.22	3.541785	3640908	IHMA87_03381	3640636	3641175	+	0
IHMA87_1	peak50	89.78	3.47652	726593	IHMA87_00699	726570	727190	+	0
IHMA87_1	peak115	86.64	3.46685	2182758	IHMA87_02036	2182831	2184360	+	72
IHMA87_1	peak36	83.86	3.41891	656099	IHMA87_00606	656226	656579	+	126
IHMA87_1	peak57	82.35	3.08196	863827	IHMA87_00809	863184	863972	+	0
IHMA87_1	peak193	82.27	3.390605	3635358	IHMA87_03375	3635328	3636149	+	0
IHMA87_1	peak223	81.75	3.380235	4284052	IHMA87_04001	4283434	4284042	-	11
IHMA87_1	peak42	80.43	3.3577350000000004	692928	IHMA87_00648	690911	693798	+	0
IHMA87_1	peak118	79.36	3.3395200000000003	2279675	IHMA87_02133	2279695	2280654	-	19
IHMA87_1	peak303	78.8	3.33346	5492200	IHMA87_05159	5491356	5494243	-	0
IHMA87_1	peak335	78.14	3.317095	6288552	IHMA87_05897	6287690	6290577	-	0
IHMA87_1	peak103	77.78	3.309705	1928219	IHMA87_01795	1927583	1928539	+	0
IHMA87_1	peak332	76.74	3.2933250000000003	6210356	IHMA87_05820	6208656	6210329	-	28
IHMA87_1	peak205	74.9	3.2596100000000003	3851852	IHMA87_03590	3851492	3851878	-	0
IHMA87_1	peak33	71.82	3.20952	626718	IHMA87_00578	626750	627082	-	31
IHMA87_1	peak127	71.61	3.00008	2472970	IHMA87_02358	2472331	2473596	-	0
IHMA87_1	peak257	71.59	3.196425	4883150	IHMA87_04578	4882284	4885171	-	0
IHMA87_1	peak313	71.58	3.200175	5768154	IHMA87_05436	5768040	5768288	-	0
IHMA87_1	peak32	71.06	3.19079	603043	IHMA87_00557	601457	603193	-	0
IHMA87_1	peak67	69.71	3.167335	1035004	IHMA87_00969	1032698	1034746	+	259
IHMA87_2	peak357	68.56	3.141875	50754	IHMA87_06167	49566	50723	+	32
IHMA87_2	peak372	67.59	3.126135	153529	IHMA87_06281	153797	154405	-	267
IHMA87_1	peak169	67.54	3.1299	3088331	IHMA87_02865	3086704	3088140	-	192
IHMA87_1	peak72	66.05	3.09657	1136710	IHMA87_01059	1136698	1137084	-	0
IHMA87_1	peak220	64.81	3.07536	4216886	IHMA87_03941	4217003	4217482	+	116
IHMA87_1	peak49	64.63	2.753795	722643	IHMA87_00689	722169	722702	+	0
IHMA87_2	peak373	63.89	3.060375	163834	IHMA87_06298	163806	164570	-	0
IHMA87_1	peak291	63.14	3.043485	5301425	IHMA87_04989	5300089	5301624	+	0
IHMA87_1	peak344	62.86	3.0408	6503785	IHMA87_06095	6503197	6503865	-	0
IHMA87_1	peak320	61.67	3.01396	6143495	IHMA87_05775	6142794	6145409	+	0
IHMA87_1	peak234	60.68	2.998575	4545418	IHMA87_04251	4544432	4545385	-	34
IHMA87_1	peak280	59.77	2.97641	5241337	IHMA87_04929	5241147	5241437	+	0
IHMA87_1	peak35	59.04	2.964695	654742	IHMA87_00603	653936	654706	-	37
IHMA87_1	peak292	58.31	2.950745	5301944	IHMA87_04991	5302126	5302398	+	181
IHMA87_1	peak129	57.95	2.94495	2496547	IHMA87_02378	2496597	2496902	-	49
IHMA87_1	peak207	55.98	2.90307	3893332	IHMA87_03632	3892424	3893260	+	73
IHMA87_2	peak353	55.77	2.9023950000000003	24936	IHMA87_06141	24093	24857	-	80
IHMA87_1	peak124	55.3	2.724645	2413512	IHMA87_02278	2412866	2413474	-	39
IHMA87_1	peak237	52.95	2.73699	4554694	IHMA87_04261	4554163	4554669	-	26
IHMA87_1	peak263	52.51	2.835175	4924236	IHMA87_04607	4924386	4924604	+	149
IHMA87_1	peak11	51.58	2.81584	187149	IHMA87_00161	187162	188100	+	12
IHMA87_2	peak367	51.13	2.80927	119496	IHMA87_06245	119352	120242	+	0
IHMA87_1	peak204	49.92	2.653085	3849309	IHMA87_03587	3848635	3849342	-	0
IHMA87_1	peak195	48.03	2.73909	3644927	IHMA87_03387	3644862	3645371	+	0
IHMA87_1	peak153	48.0	2.7439600000000004	2757544	IHMA87_02622	2757637	2758917	+	92
IHMA87_1	peak70	47.57	2.7291350000000003	1093842	IHMA87_01023	1092857	1094224	+	0
IHMA87_1	peak201	47.2	2.723625	3736053	IHMA87_03479	3736054	3736923	-	0
IHMA87_1	peak9	46.68	2.71443	147973	IHMA87_00127	148039	148320	-	65
IHMA87_2	peak371	46.46	2.705475	152466	IHMA87_06280	152082	153116	-	0
IHMA87_1	peak186	45.81	2.6976050000000003	3475372	IHMA87_03219	3474674	3475162	-	211
IHMA87_1	peak111	44.08	2.659445	2043558	IHMA87_01897	2043443	2043655	-	0
IHMA87_1	peak108	43.02	2.633235	1973248	IHMA87_01842	1973359	1974867	+	110
IHMA87_2	peak359	42.63	2.626495	63333	IHMA87_06182	62644	63321	-	13
