## Supplementary Dataset 1 for "Determination of the Two-Component Systems regulatory network reveals core and accessory regulations across *Pseudomonas aeruginosa* lineages": CS5_PirR-PA14_52250_ALLpeaks_PA14.tab

chrom	peakID	log(qvalue)	fold_enrichment	summit_position	closest_gene	gene_start	gene_end	strand	distance_to_closest_gene
refseq|NC_008463.1|chromosome	peak430	140208.34	385.0153	5219685	PA14_58570	5217322	5219583	-	103
refseq|NC_008463.1|chromosome	peak150	86506.59	273.031735	1889006	PA14_21720	1888121	1888975	+	32
refseq|NC_008463.1|chromosome	peak382	48327.78	169.88797	4633527	PA14_52240	4633563	4634900	-	35
refseq|NC_008463.1|chromosome	peak355	42388.59	140.184165	4400916	PA14_49480	4399221	4401008	+	0
refseq|NC_008463.1|chromosome	peak154	40058.21	127.1658	1921624	PA14_22080	1922000	1922695	-	375
refseq|NC_008463.1|chromosome	peak173	33050.49	116.810205	2038594	PA14_23440	2038087	2039199	+	0
refseq|NC_008463.1|chromosome	peak171	30909.87	87.555845	2032940	PA14_23400	2031887	2033236	+	0
refseq|NC_008463.1|chromosome	peak34	30108.96	116.396275	486678	PA14_05530	486775	487926	+	96
refseq|NC_008463.1|chromosome	peak6	25195.14	101.132045	142021	PA14_01520	141759	141986	-	36
refseq|NC_008463.1|chromosome	peak128	21246.24	88.50135	1595921	PA14_18590	1596211	1596990	-	289
refseq|NC_008463.1|chromosome	peak159	18035.21	76.994	1928388	PA14_22110	1927460	1928419	-	0
refseq|NC_008463.1|chromosome	peak82	16723.57	73.50783999999999	858957	PA14_09970	856435	858843	-	115
refseq|NC_008463.1|chromosome	peak229	16497.97	72.74652	2783592	PA14_31960	2782854	2783528	-	65
refseq|NC_008463.1|chromosome	peak338	13706.01	59.81099	4278986	PA14_48060	4277525	4278964	-	23
refseq|NC_008463.1|chromosome	peak356	13267.57	61.53968	4402750	PA14_49510	4402698	4403159	-	0
refseq|NC_008463.1|chromosome	peak297	12941.15	60.40587000000001	3869931	PA14_43430	3868951	3869817	-	115
refseq|NC_008463.1|chromosome	peak91	12740.39	57.746615000000006	972016	PA14_11160	971612	971986	-	31
refseq|NC_008463.1|chromosome	peak169	12397.22	58.46618000000001	1986576	PA14_22890	1985515	1986519	-	58
refseq|NC_008463.1|chromosome	peak374	11278.14	52.194075	4586850	PA14_51600	4586665	4587288	-	0
refseq|NC_008463.1|chromosome	peak253	10871.7	24.956565	3176698	PA14_35720	3176214	3176615	-	84
refseq|NC_008463.1|chromosome	peak127	9806.29	48.999825	1550713	PA14_18070	1550805	1551002	+	91
refseq|NC_008463.1|chromosome	peak131	9546.73	48.0288	1627837	PA14_18880	1627864	1628502	-	26
refseq|NC_008463.1|chromosome	peak156	9297.83	37.82818	1924503	PA14_22090	1923032	1924132	-	372
refseq|NC_008463.1|chromosome	peak349	9079.23	46.25864	4354176	PA14_49030	4353842	4354873	+	0
refseq|NC_008463.1|chromosome	peak320	9041.67	46.119005	4133263	PA14_46450	4131283	4133016	+	248
refseq|NC_008463.1|chromosome	peak395	8979.0	40.73652	4755372	PA14_53610	4754190	4754795	+	578
refseq|NC_008463.1|chromosome	peak237	8927.67	43.03564	2870277	PA14_32830	2870581	2873250	-	303
refseq|NC_008463.1|chromosome	peak542	8856.2	45.41185	6490502	PA14_72880	6490547	6491329	+	44
refseq|NC_008463.1|chromosome	peak233	8809.66	41.402305	2859519	PA14_32790	2848568	2864206	+	0
refseq|NC_008463.1|chromosome	peak216	8476.84	43.958305	2599471	PA14_30030	2599727	2600281	-	255
refseq|NC_008463.1|chromosome	peak90	7133.74	38.67144	966569	PA14_11120	966785	967429	+	215
refseq|NC_008463.1|chromosome	peak270	6793.09	37.339745	3427356	PA14_38430	3427393	3427797	+	36
refseq|NC_008463.1|chromosome	peak3	6515.0	30.00228	64338	PA14_00640	64665	66497	+	326
refseq|NC_008463.1|chromosome	peak400	6453.91	35.970295	4774154	PA14_53840	4774171	4774398	+	16
refseq|NC_008463.1|chromosome	peak458	6435.69	35.88784	5353940	PA14_60100	5353510	5354049	-	0
refseq|NC_008463.1|chromosome	peak387	6016.01	34.17515	4679683	PA14_52790	4678646	4679425	-	259
refseq|NC_008463.1|chromosome	peak314	5922.05	33.78792	4006943	PA14_44950	4007119	4008486	+	175
refseq|NC_008463.1|chromosome	peak447	5804.33	32.705825000000004	5300994	PA14_59550	5299690	5300916	+	79
refseq|NC_008463.1|chromosome	peak324	5261.18	31.024085	4142308	PA14_46530	4141826	4142251	-	58
refseq|NC_008463.1|chromosome	peak496	5175.6	27.200885	5748998	PA14_64520	5748353	5748886	+	113
refseq|NC_008463.1|chromosome	peak142	5018.25	29.852084999999995	1816921	PA14_21030	1817157	1817762	+	235
refseq|NC_008463.1|chromosome	peak450	4911.83	28.264165	5306678	PA14_59630	5305679	5306710	-	0
refseq|NC_008463.1|chromosome	peak146	4763.25	27.3061	1862402	PA14_21480	1862506	1863060	+	103
refseq|NC_008463.1|chromosome	peak236	4723.2	28.71742	2867836	PA14_32820	2868300	2868887	+	463
refseq|NC_008463.1|chromosome	peak163	4614.02	27.74787	1934266	PA14_22160	1934355	1934861	-	88
refseq|NC_008463.1|chromosome	peak66	4525.26	27.709025	759560	PA14_08850	759559	760194	+	0
refseq|NC_008463.1|chromosome	peak164	4409.99	24.432170000000003	1936075	PA14_22220	1935907	1936104	-	0
refseq|NC_008463.1|chromosome	peak418	4333.24	26.88263	5007172	PA14_56070	5007248	5007622	+	75
refseq|NC_008463.1|chromosome	peak491	4280.09	26.779765	5616872	PA14_62930	5615696	5616832	-	41
refseq|NC_008463.1|chromosome	peak234	4261.53	26.694015	2864034	PA14_32790	2848568	2864206	+	0
refseq|NC_008463.1|chromosome	peak479	4131.09	18.46675	5536258	PA14_62040	5535182	5535889	-	370
refseq|NC_008463.1|chromosome	peak533	4081.87	25.004705	6363743	PA14_71430	6361121	6363562	-	182
refseq|NC_008463.1|chromosome	peak158	3996.83	24.90094	1927403	PA14_22110	1927460	1928419	-	56
refseq|NC_008463.1|chromosome	peak295	3986.77	23.41119	3840480	PA14_43100	3835369	3840213	+	268
refseq|NC_008463.1|chromosome	peak315	3800.29	24.6178	4011958	PA14_44990	4011378	4011809	-	150
refseq|NC_008463.1|chromosome	peak103	3794.04	24.021035	1231199	PA14_14430	1231207	1231584	+	7
refseq|NC_008463.1|chromosome	peak75	3764.09	22.801825	772418	PA14_09130	772440	772829	+	21
refseq|NC_008463.1|chromosome	peak518	3681.34	24.084855	6165059	PA14_69130	6165123	6166469	+	63
refseq|NC_008463.1|chromosome	peak360	3525.45	22.897885	4462570	PA14_50240	4462626	4462922	-	55
refseq|NC_008463.1|chromosome	peak275	3512.78	22.5946	3512653	PA14_39470	3512076	3512852	+	0
refseq|NC_008463.1|chromosome	peak473	3493.76	23.220805	5465044	PA14_61210	5465175	5466146	+	130
refseq|NC_008463.1|chromosome	peak472	3482.93	23.171515	5444537	PA14_61050	5444712	5445125	+	174
refseq|NC_008463.1|chromosome	peak143	3462.67	23.07656	1817878	PA14_21030	1817157	1817762	+	117
refseq|NC_008463.1|chromosome	peak5	3414.58	20.271955	141426	PA14_01510	141481	141762	-	54
refseq|NC_008463.1|chromosome	peak54	3381.57	22.70096	731319	PA14_08560	731347	732546	+	27
refseq|NC_008463.1|chromosome	peak133	3273.74	22.198315	1675130	PA14_19380	1675192	1675665	+	61
refseq|NC_008463.1|chromosome	peak257	3050.27	21.140375	3182696	PA14_35780	3182434	3183162	-	0
refseq|NC_008463.1|chromosome	peak51	3006.23	19.666215	711616	PA14_08300	707772	711431	+	186
refseq|NC_008463.1|chromosome	peak240	2932.59	20.57542	2910711	PA14_33260	2910054	2910617	-	95
refseq|NC_008463.1|chromosome	peak283	2898.46	20.408325	3676037	PA14_41220	3676054	3678450	-	16
refseq|NC_008463.1|chromosome	peak58	2897.9	18.77684	735006	PA14_08560	731347	732546	+	2461
refseq|NC_008463.1|chromosome	peak439	2871.25	19.935765	5264636	PA14_59120	5264513	5264752	+	0
refseq|NC_008463.1|chromosome	peak483	2838.72	19.476855	5539268	PA14_62100	5541735	5542343	-	2466
refseq|NC_008463.1|chromosome	peak184	2812.92	19.99665	2192762	PA14_25080	2192750	2194897	+	0
refseq|NC_008463.1|chromosome	peak412	2805.27	18.76471	4955252	PA14_55640	4957850	4959079	+	2597
refseq|NC_008463.1|chromosome	peak530	2787.33	18.905485	6315736	PA14_70920	6318229	6319545	-	2492
refseq|NC_008463.1|chromosome	peak544	2748.22	16.463565	6514036	PA14_73150	6514115	6514738	+	78
refseq|NC_008463.1|chromosome	peak99	2701.82	17.912655	1195663	PA14_13920	1195465	1195623	+	41
refseq|NC_008463.1|chromosome	peak546	2679.62	19.34595	6532611	PA14_73370	6530561	6532453	-	159
refseq|NC_008463.1|chromosome	peak206	2657.45	19.239695	2476687	PA14_28770	2476671	2478314	+	0
refseq|NC_008463.1|chromosome	peak138	2595.72	18.932055	1767124	PA14_20530	1766195	1766671	+	454
refseq|NC_008463.1|chromosome	peak30	2565.68	18.31179	348780	PA14_03870	348859	349611	+	78
refseq|NC_008463.1|chromosome	peak513	2557.47	18.7408	6021669	PA14_67440	6021710	6023071	+	40
refseq|NC_008463.1|chromosome	peak380	2549.27	18.698590000000003	4620804	PA14_52070	4620225	4620785	-	20
refseq|NC_008463.1|chromosome	peak197	2487.53	18.392765	2373699	PA14_27370	2373795	2375498	+	95
refseq|NC_008463.1|chromosome	peak312	2452.77	18.22016	4004552	PA14_44910	4003314	4005023	+	0
refseq|NC_008463.1|chromosome	peak289	2433.99	18.12169	3745420	PA14_41950	3744661	3745350	+	71
refseq|NC_008463.1|chromosome	peak62	2413.25	18.021825	738009	PA14_08620	738405	739343	+	395
refseq|NC_008463.1|chromosome	peak256	2396.28	17.09343	3181432	PA14_35760	3181060	3181524	-	0
refseq|NC_008463.1|chromosome	peak526	2396.16	17.936675	6312734	PA14_70860	6311131	6312102	-	633
refseq|NC_008463.1|chromosome	peak378	2360.88	17.756465	4606046	PA14_51880	4606220	4607551	+	173
refseq|NC_008463.1|chromosome	peak162	2352.34	17.384240000000002	1932423	PA14_22130	1931382	1932050	-	374
refseq|NC_008463.1|chromosome	peak407	2345.27	17.679825	4946477	PA14_55590	4946628	4947179	+	150
refseq|NC_008463.1|chromosome	peak408	2338.57	17.640605	4952258	PA14_55610	4948578	4951673	+	586
refseq|NC_008463.1|chromosome	peak306	2177.44	16.758415	3975045	PA14_44640	3973631	3974497	+	549
refseq|NC_008463.1|chromosome	peak64	2161.39	16.486915	754614	PA14_08780	750342	754541	+	74
refseq|NC_008463.1|chromosome	peak13	2147.67	15.485115	278269	PA14_03163	278510	279133	+	240
refseq|NC_008463.1|chromosome	peak455	2007.04	15.932665	5341116	PA14_59970	5340930	5341148	-	0
refseq|NC_008463.1|chromosome	peak115	1988.71	15.83748	1342812	PA14_15750	1342467	1342745	+	68
refseq|NC_008463.1|chromosome	peak462	1941.59	15.590705	5371093	PA14_60280	5370692	5371180	+	0
refseq|NC_008463.1|chromosome	peak308	1915.45	15.44748	3979753	PA14_44680	3979782	3983270	-	28
refseq|NC_008463.1|chromosome	peak41	1893.3	15.331834999999998	596781	PA14_06875	596840	596963	+	58
refseq|NC_008463.1|chromosome	peak435	1859.64	15.14046	5236613	PA14_58760	5236082	5237203	+	0
refseq|NC_008463.1|chromosome	peak494	1846.05	15.07925	5694581	PA14_63890	5693711	5694508	-	74
refseq|NC_008463.1|chromosome	peak226	1803.13	14.848805	2735220	PA14_31460	2734428	2735120	-	101
refseq|NC_008463.1|chromosome	peak410	1800.11	10.829305	4954006	PA14_55610	4948578	4951673	+	2334
refseq|NC_008463.1|chromosome	peak503	1799.77	14.831155	5907394	PA14_66270	5904323	5907271	-	124
refseq|NC_008463.1|chromosome	peak2	1795.63	13.42981	53975	PA14_00520	54577	54699	+	601
refseq|NC_008463.1|chromosome	peak313	1783.41	13.4979	4005326	PA14_44920	4005020	4006162	+	0
refseq|NC_008463.1|chromosome	peak415	1768.58	14.57181	4957304	PA14_55640	4957850	4959079	+	545
refseq|NC_008463.1|chromosome	peak532	1749.97	13.83004	6317790	PA14_70920	6318229	6319545	-	438
refseq|NC_008463.1|chromosome	peak404	1742.83	14.522615000000002	4895021	PA14_55100	4895224	4895700	-	202
refseq|NC_008463.1|chromosome	peak56	1736.9	13.693635	733522	PA14_08560	731347	732546	+	977
refseq|NC_008463.1|chromosome	peak429	1721.21	14.404605	5217237	PA14_58570	5217322	5219583	-	84
refseq|NC_008463.1|chromosome	peak422	1666.1	12.590625	5119714	PA14_57460	5119132	5119587	-	128
refseq|NC_008463.1|chromosome	peak368	1654.31	14.038115	4576085	PA14_51470	4576015	4576632	-	0
refseq|NC_008463.1|chromosome	peak130	1646.18	13.99391	1621025	PA14_18800	1620687	1620881	+	145
refseq|NC_008463.1|chromosome	peak442	1635.89	13.934665	5270603	PA14_59190	5270173	5270643	+	0
refseq|NC_008463.1|chromosome	peak101	1630.24	13.90626	1198169	PA14_13950	1197924	1198262	+	0
refseq|NC_008463.1|chromosome	peak174	1623.23	13.86821	2040840	PA14_23460	2040149	2041165	+	0
refseq|NC_008463.1|chromosome	peak486	1618.21	12.593065	5541319	PA14_62100	5541735	5542343	-	415
refseq|NC_008463.1|chromosome	peak474	1599.98	13.732030000000002	5486798	PA14_61480	5485428	5486711	+	88
refseq|NC_008463.1|chromosome	peak98	1590.11	13.68487	1192623	PA14_13870	1192617	1193000	-	0
refseq|NC_008463.1|chromosome	peak372	1580.89	13.4153	4585783	PA14_51570	4585653	4585871	-	0
refseq|NC_008463.1|chromosome	peak423	1508.53	13.22439	5128526	PA14_57570	5127824	5128417	-	110
refseq|NC_008463.1|chromosome	peak55	1490.13	12.48379	732923	PA14_08560	731347	732546	+	378
refseq|NC_008463.1|chromosome	peak48	1478.47	13.0567	667640	PA14_07770	666574	669348	-	0
refseq|NC_008463.1|chromosome	peak463	1463.03	11.55526	5373455	PA14_60310	5373154	5376630	+	0
refseq|NC_008463.1|chromosome	peak443	1457.88	12.89183	5276641	PA14_59220	5275324	5276820	+	0
refseq|NC_008463.1|chromosome	peak26	1443.29	12.857445	309537	PA14_03380	309749	311728	+	211
refseq|NC_008463.1|chromosome	peak402	1414.92	11.453625	4862616	PA14_54880	4862635	4863513	-	18
refseq|NC_008463.1|chromosome	peak94	1405.7	12.63961	1066203	PA14_12370	1065554	1066102	-	102
refseq|NC_008463.1|chromosome	peak438	1380.26	12.49512	5263786	PA14_59100	5262925	5264250	+	0
refseq|NC_008463.1|chromosome	peak363	1324.67	12.172515	4532304	PA14_51010	4532540	4533295	-	235
refseq|NC_008463.1|chromosome	peak207	1253.71	11.759355	2477374	PA14_28770	2476671	2478314	+	0
refseq|NC_008463.1|chromosome	peak44	1250.78	11.737595	630558	PA14_07340	630641	631552	-	82
refseq|NC_008463.1|chromosome	peak60	1241.67	11.184805	736279	PA14_08620	738405	739343	+	2125
refseq|NC_008463.1|chromosome	peak180	1214.59	11.45685	2135305	PA14_24480	2135468	2138314	+	162
refseq|NC_008463.1|chromosome	peak132	1213.77	11.519775	1635406	PA14_18960	1634535	1635233	-	174
refseq|NC_008463.1|chromosome	peak481	1208.98	11.48847	5537996	PA14_62040	5535182	5535889	-	2108
refseq|NC_008463.1|chromosome	peak235	1207.3	11.484660000000002	2865698	PA14_32810	2865179	2865490	+	209
refseq|NC_008463.1|chromosome	peak367	1201.43	10.18042	4562469	PA14_51340	4562837	4563835	+	367
refseq|NC_008463.1|chromosome	peak528	1185.67	11.35466	6314468	PA14_70860	6311131	6312102	-	2367
refseq|NC_008463.1|chromosome	peak1	1171.2	11.26608	16760	PA14_00150	16336	16608	-	153
refseq|NC_008463.1|chromosome	peak445	1142.43	11.09475	5291429	PA14_59430	5291101	5291337	+	93
refseq|NC_008463.1|chromosome	peak307	1139.29	11.075515	3975809	PA14_44650	3975847	3976224	-	37
refseq|NC_008463.1|chromosome	peak118	1048.61	10.519755	1374562	PA14_16140	1374776	1375219	+	213
refseq|NC_008463.1|chromosome	peak194	1010.88	10.28597	2352405	PA14_27050	2350962	2352392	+	14
refseq|NC_008463.1|chromosome	peak192	968.97	9.4532	2278416	PA14_26080	2278467	2278667	+	50
refseq|NC_008463.1|chromosome	peak78	929.37	9.76981	813812	PA14_09490	813831	814835	+	18
refseq|NC_008463.1|chromosome	peak431	909.3	9.642575	5231571	PA14_58690	5229197	5231452	-	120
refseq|NC_008463.1|chromosome	peak250	909.03	8.982420000000001	3174944	PA14_35700	3174603	3175307	+	0
refseq|NC_008463.1|chromosome	peak81	907.87	9.63272	855866	PA14_09950	854929	855861	-	6
refseq|NC_008463.1|chromosome	peak351	871.45	8.97908	4381874	PA14_49310	4381410	4381730	-	145
refseq|NC_008463.1|chromosome	peak104	868.22	9.37455	1243903	PA14_14540	1243940	1244128	+	36
refseq|NC_008463.1|chromosome	peak318	863.11	9.038415	4084910	PA14_45940	4084370	4084975	-	0
refseq|NC_008463.1|chromosome	peak92	852.95	8.96151	981957	PA14_11280	982017	982535	-	59
refseq|NC_008463.1|chromosome	peak29	842.0	9.20545	340971	PA14_03790	339852	340823	+	149
refseq|NC_008463.1|chromosome	peak278	837.45	9.17582	3561934	PA14_39970	3561244	3561732	-	203
refseq|NC_008463.1|chromosome	peak417	832.74	9.14439	4994252	PA14_55940	4994409	4994621	+	156
refseq|NC_008463.1|chromosome	peak383	826.16	9.10202	4640550	PA14_52290	4640103	4640510	+	41
refseq|NC_008463.1|chromosome	peak231	804.07	8.95518	2808435	PA14_32310	2808461	2808628	+	25
refseq|NC_008463.1|chromosome	peak535	802.55	8.946950000000001	6408486	PA14_71900	6408629	6408832	+	142
refseq|NC_008463.1|chromosome	peak167	802.53	8.948830000000001	1940407	PA14_22270	1939714	1941291	-	0
refseq|NC_008463.1|chromosome	peak95	792.89	8.77227	1126188	PA14_13130	1126214	1128139	+	25
refseq|NC_008463.1|chromosome	peak59	792.51	8.68439	735653	PA14_08620	738405	739343	+	2751
refseq|NC_008463.1|chromosome	peak457	774.17	8.757840000000002	5347666	PA14_60060	5347532	5347834	+	0
refseq|NC_008463.1|chromosome	peak416	771.68	8.741525	4983836	PA14_55800	4983374	4983856	+	0
refseq|NC_008463.1|chromosome	peak411	767.03	8.547455	4954611	PA14_55610	4948578	4951673	+	2939
refseq|NC_008463.1|chromosome	peak286	759.08	8.632190000000001	3713601	PA14_41575	3713608	3714198	-	6
refseq|NC_008463.1|chromosome	peak49	752.93	8.612195	686701	PA14_07960	685881	686651	-	51
refseq|NC_008463.1|chromosome	peak396	750.69	8.323599999999999	4756439	PA14_53620	4756330	4756968	+	0
refseq|NC_008463.1|chromosome	peak86	738.87	8.51726	918389	PA14_10650	917630	918289	-	101
refseq|NC_008463.1|chromosome	peak508	728.81	8.416080000000001	5952133	PA14_66660	5951039	5952103	-	31
refseq|NC_008463.1|chromosome	peak477	725.89	8.42843	5514139	PA14_61840	5514196	5514516	-	56
refseq|NC_008463.1|chromosome	peak482	724.4	7.819855	5538621	PA14_62040	5535182	5535889	-	2733
refseq|NC_008463.1|chromosome	peak529	714.06	7.869194999999999	6315094	PA14_70860	6311131	6312102	-	2993
refseq|NC_008463.1|chromosome	peak370	709.63	8.320564999999998	4580775	PA14_51520	4580547	4580960	-	0
refseq|NC_008463.1|chromosome	peak521	690.43	8.18665	6206699	PA14_69560	6206092	6206610	-	90
refseq|NC_008463.1|chromosome	peak42	690.32	8.18787	597998	PA14_06890	597970	598671	+	0
refseq|NC_008463.1|chromosome	peak323	690.06	8.18266	4141448	PA14_46520	4140101	4141240	-	209
refseq|NC_008463.1|chromosome	peak72	676.34	7.84908	766841	PA14_09000	766351	766884	+	0
refseq|NC_008463.1|chromosome	peak310	673.49	8.07215	3995000	PA14_44830	3995127	3996053	+	126
refseq|NC_008463.1|chromosome	peak176	673.07	8.067795	2069931	PA14_23810	2068904	2069914	+	18
refseq|NC_008463.1|chromosome	peak134	661.29	7.984574999999999	1745132	PA14_20250	1745158	1745460	+	25
refseq|NC_008463.1|chromosome	peak424	647.7	7.892154999999999	5129631	PA14_57600	5129748	5130785	+	116
refseq|NC_008463.1|chromosome	peak300	645.42	7.873665	3922780	PA14_44060	3922379	3922765	-	16
refseq|NC_008463.1|chromosome	peak198	635.13	7.801030000000001	2381946	PA14_27440	2381976	2382941	-	29
refseq|NC_008463.1|chromosome	peak193	628.39	7.754685	2282112	PA14_26140	2282147	2282737	+	34
refseq|NC_008463.1|chromosome	peak106	622.17	7.710205	1301064	PA14_15350	1301126	1302328	+	61
refseq|NC_008463.1|chromosome	peak189	619.51	7.69102	2251927	PA14_25800	2251906	2252544	+	0
refseq|NC_008463.1|chromosome	peak537	615.97	7.664645	6440426	PA14_72280	6439037	6440326	-	101
refseq|NC_008463.1|chromosome	peak452	595.25	7.514455	5319694	PA14_59770	5319600	5320295	-	0
refseq|NC_008463.1|chromosome	peak394	594.84	7.512119999999999	4750475	PA14_53570	4750546	4751322	-	70
refseq|NC_008463.1|chromosome	peak379	588.02	7.461995	4616322	PA14_52010	4615576	4616280	-	43
refseq|NC_008463.1|chromosome	peak111	583.02	7.412875	1311691	PA14_15480	1311170	1311604	+	88
refseq|NC_008463.1|chromosome	peak36	577.02	7.38287	527903	PA14_05960	528054	528263	+	150
refseq|NC_008463.1|chromosome	peak385	562.56	7.27717	4660366	PA14_52570	4660393	4660578	-	26
refseq|NC_008463.1|chromosome	peak149	556.46	7.23244	1874401	PA14_21610	1872900	1874216	+	186
refseq|NC_008463.1|chromosome	peak21	551.34	7.0608200000000005	302044	PA14_03310	300333	301931	+	114
refseq|NC_008463.1|chromosome	peak191	547.46	7.1685300000000005	2275441	PA14_26050	2275579	2277036	+	137
refseq|NC_008463.1|chromosome	peak200	536.75	7.087225	2422109	PA14_27990	2422054	2423370	+	0
refseq|NC_008463.1|chromosome	peak252	534.75	4.28232	3176134	PA14_35710	3175803	3176147	-	0
refseq|NC_008463.1|chromosome	peak279	530.59	7.04014	3562889	PA14_39980	3562214	3562927	-	0
refseq|NC_008463.1|chromosome	peak478	529.17	7.032445	5514805	PA14_61845	5514513	5514791	-	15
refseq|NC_008463.1|chromosome	peak84	521.05	6.971534999999999	898189	PA14_10400	898045	898251	-	0
refseq|NC_008463.1|chromosome	peak285	514.57	6.92042	3687407	PA14_41350	3687635	3688489	+	227
refseq|NC_008463.1|chromosome	peak177	513.94	6.91706	2084796	PA14_23990	2084868	2086376	+	71
refseq|NC_008463.1|chromosome	peak336	513.86	6.91779	4233290	PA14_47520	4232596	4233189	+	102
refseq|NC_008463.1|chromosome	peak276	505.77	6.85343	3513913	PA14_39480	3513093	3515246	+	0
refseq|NC_008463.1|chromosome	peak14	505.45	6.855465000000001	281971	PA14_03190	280973	282415	-	0
refseq|NC_008463.1|chromosome	peak264	504.75	6.84709	3301234	PA14_37060	3300351	3300902	-	333
refseq|NC_008463.1|chromosome	peak291	501.31	6.825329999999999	3777776	PA14_42400	3777824	3778237	-	47
refseq|NC_008463.1|chromosome	peak67	497.98	6.665570000000001	761110	PA14_08870	760807	761106	+	5
refseq|NC_008463.1|chromosome	peak172	496.59	6.515765	2036534	PA14_23430	2036366	2038018	+	0
refseq|NC_008463.1|chromosome	peak61	494.61	6.771985000000001	737118	PA14_08620	738405	739343	+	1286
refseq|NC_008463.1|chromosome	peak8	491.87	6.749855	183010	PA14_02010	183147	183299	+	136
refseq|NC_008463.1|chromosome	peak155	490.33	6.73175	1922828	PA14_22080	1922000	1922695	-	134
refseq|NC_008463.1|chromosome	peak69	488.79	6.583895	763175	PA14_08910	762589	763275	+	0
refseq|NC_008463.1|chromosome	peak334	484.22	6.69609	4207014	PA14_47230	4207180	4208721	-	165
refseq|NC_008463.1|chromosome	peak166	482.78	6.679535	1939564	PA14_22270	1939714	1941291	-	149
refseq|NC_008463.1|chromosome	peak186	471.43	6.5955	2201593	PA14_25180	2201686	2202387	+	92
refseq|NC_008463.1|chromosome	peak489	466.84	6.54003	5595198	PA14_62710	5595303	5597408	-	104
refseq|NC_008463.1|chromosome	peak409	462.0	6.519815	4953146	PA14_55610	4948578	4951673	+	1474
refseq|NC_008463.1|chromosome	peak541	460.68	6.510210000000001	6485943	PA14_72810	6485386	6485952	-	0
refseq|NC_008463.1|chromosome	peak527	458.75	6.49767	6313640	PA14_70860	6311131	6312102	-	1539
refseq|NC_008463.1|chromosome	peak492	450.6	6.432925	5627187	PA14_63080	5627315	5628997	+	127
refseq|NC_008463.1|chromosome	peak393	448.63	6.418374999999999	4749818	PA14_53560	4748791	4749669	+	150
refseq|NC_008463.1|chromosome	peak480	444.54	6.385095	5537156	PA14_62040	5535182	5535889	-	1268
refseq|NC_008463.1|chromosome	peak389	442.72	6.36886	4698055	PA14_52990	4698197	4698985	+	141
refseq|NC_008463.1|chromosome	peak76	434.15	6.177205	772961	PA14_09130	772440	772829	+	133
refseq|NC_008463.1|chromosome	peak456	433.53	6.14273	5345799	PA14_60020	5344464	5345975	+	0
refseq|NC_008463.1|chromosome	peak449	432.16	6.014469999999999	5304545	PA14_59610	5304246	5304920	-	0
refseq|NC_008463.1|chromosome	peak215	428.49	6.260335	2565717	PA14_29590	2565307	2565660	-	58
refseq|NC_008463.1|chromosome	peak223	424.96	6.2306	2708787	PA14_31160	2708860	2709183	+	72
refseq|NC_008463.1|chromosome	peak121	422.8	5.927009999999999	1415477	PA14_16510	1414421	1415419	+	59
refseq|NC_008463.1|chromosome	peak446	420.99	6.187295000000001	5299650	PA14_59550	5299690	5300916	+	39
refseq|NC_008463.1|chromosome	peak151	414.51	5.9673750000000005	1893548	PA14_21760	1893347	1893556	-	0
refseq|NC_008463.1|chromosome	peak83	409.92	6.110234999999999	895541	PA14_10370	895688	897481	-	146
refseq|NC_008463.1|chromosome	peak375	404.79	6.06709	4591051	PA14_51670	4591238	4591912	-	186
refseq|NC_008463.1|chromosome	peak23	402.41	5.86205	305729	PA14_03340	304673	305599	-	131
refseq|NC_008463.1|chromosome	peak238	399.37	6.023245	2874849	PA14_32850	2874987	2876003	-	137
refseq|NC_008463.1|chromosome	peak232	382.81	5.887639999999999	2811103	PA14_32360	2811128	2812006	+	24
refseq|NC_008463.1|chromosome	peak9	376.35	5.839085000000001	215632	PA14_02390	214640	215557	-	76
refseq|NC_008463.1|chromosome	peak261	375.99	5.836325	3209553	PA14_36030	3208636	3209256	-	298
refseq|NC_008463.1|chromosome	peak342	375.58	5.83253	4313928	PA14_48530	4314228	4316084	+	299
refseq|NC_008463.1|chromosome	peak96	372.03	5.799620000000001	1129155	PA14_13140	1128200	1129567	+	0
refseq|NC_008463.1|chromosome	peak210	361.33	5.713279999999999	2489863	PA14_28840	2489403	2491613	+	0
refseq|NC_008463.1|chromosome	peak218	359.17	5.696775	2637824	PA14_30450	2636760	2637656	+	169
refseq|NC_008463.1|chromosome	peak540	351.61	5.631685	6485270	PA14_72810	6485386	6485952	-	115
refseq|NC_008463.1|chromosome	peak441	349.6	5.61399	5268898	PA14_59180	5268174	5270099	+	0
refseq|NC_008463.1|chromosome	peak348	344.54	5.350605	4353261	PA14_49020	4353287	4353553	+	25
refseq|NC_008463.1|chromosome	peak227	343.45	5.564025	2764484	PA14_31780	2764521	2765432	+	36
refseq|NC_008463.1|chromosome	peak488	340.45	5.364355	5580543	PA14_62540	5578920	5580356	+	188
refseq|NC_008463.1|chromosome	peak246	331.71	5.461895	3132537	PA14_35230	3132610	3133815	+	72
refseq|NC_008463.1|chromosome	peak65	329.12	5.409595	757839	PA14_08830	757816	759009	+	0
refseq|NC_008463.1|chromosome	peak239	328.65	5.4354700000000005	2895223	PA14_33060	2893951	2894922	-	302
refseq|NC_008463.1|chromosome	peak309	328.59	5.435965	3992630	PA14_44800	3992783	3994132	+	152
refseq|NC_008463.1|chromosome	peak157	321.84	5.00204	1925947	PA14_22100	1926578	1927303	-	630
refseq|NC_008463.1|chromosome	peak263	319.82	5.359945	3282127	PA14_36830	3282187	3282585	+	59
refseq|NC_008463.1|chromosome	peak209	317.67	5.3222000000000005	2479159	PA14_28790	2478975	2479136	+	24
refseq|NC_008463.1|chromosome	peak365	308.91	5.267325	4550769	PA14_51205	4550803	4551603	+	33
refseq|NC_008463.1|chromosome	peak219	307.35	5.250855	2647380	PA14_30570	2646291	2647394	-	0
refseq|NC_008463.1|chromosome	peak364	306.25	5.242975	4533823	PA14_51040	4533871	4535157	-	47
refseq|NC_008463.1|chromosome	peak74	303.67	5.127435	770763	PA14_09100	770752	771372	+	0
refseq|NC_008463.1|chromosome	peak123	299.8	5.186605	1474565	PA14_17180	1473505	1474566	+	0
refseq|NC_008463.1|chromosome	peak512	298.69	5.176155	5998753	PA14_67210	5998619	5999494	-	0
refseq|NC_008463.1|chromosome	peak145	296.96	5.16211	1857887	PA14_21440	1857908	1858345	+	20
refseq|NC_008463.1|chromosome	peak545	295.47	5.149134999999999	6519003	PA14_73190	6518218	6518991	-	13
refseq|NC_008463.1|chromosome	peak188	283.76	5.0448450000000005	2244043	PA14_25660	2243222	2243965	+	79
refseq|NC_008463.1|chromosome	peak501	281.78	5.025505	5866603	PA14_65860	5866676	5868988	-	72
refseq|NC_008463.1|chromosome	peak251	278.29	3.811915	3175672	PA14_35710	3175803	3176147	-	130
refseq|NC_008463.1|chromosome	peak89	277.81	4.991434999999999	958182	PA14_11070	957412	958158	+	25
refseq|NC_008463.1|chromosome	peak361	273.05	4.830495	4466860	PA14_50290	4465407	4466873	-	0
refseq|NC_008463.1|chromosome	peak288	272.93	4.947995000000001	3735934	PA14_41810	3733152	3735857	-	78
refseq|NC_008463.1|chromosome	peak199	270.12	4.91841	2411583	PA14_27810	2410873	2411553	-	31
refseq|NC_008463.1|chromosome	peak406	266.05	4.883345	4916884	PA14_55390	4916905	4917507	-	20
refseq|NC_008463.1|chromosome	peak376	261.48	4.84134	4594162	PA14_51720	4594188	4595486	-	25
refseq|NC_008463.1|chromosome	peak195	256.59	4.79337	2362555	PA14_27180	2361122	2362093	+	463
refseq|NC_008463.1|chromosome	peak390	250.56	4.739565	4705969	PA14_53090	4706093	4706881	+	123
refseq|NC_008463.1|chromosome	peak28	250.14	4.732525000000001	332397	PA14_03720	332467	334749	-	69
refseq|NC_008463.1|chromosome	peak506	246.68	4.700025	5943661	PA14_66580	5943768	5945423	-	106
refseq|NC_008463.1|chromosome	peak43	245.59	4.692975000000001	614964	PA14_07110	614888	615889	-	0
refseq|NC_008463.1|chromosome	peak339	245.17	4.687195	4285564	PA14_48140	4283935	4285179	-	386
refseq|NC_008463.1|chromosome	peak160	244.72	4.47379	1929634	PA14_22120	1929042	1931366	-	0
refseq|NC_008463.1|chromosome	peak0	243.47	4.673985	7887	PA14_00070	7803	8339	-	0
refseq|NC_008463.1|chromosome	peak248	243.29	4.672890000000001	3159838	PA14_35540	3159938	3160399	+	99
refseq|NC_008463.1|chromosome	peak440	242.32	4.661395000000001	5267855	PA14_59170	5267621	5267854	-	2
refseq|NC_008463.1|chromosome	peak304	242.13	4.6622	3964324	PA14_44510	3963327	3964163	+	162
refseq|NC_008463.1|chromosome	peak399	241.19	4.651009999999999	4773084	PA14_53830	4773215	4773610	-	130
refseq|NC_008463.1|chromosome	peak471	241.13	4.651795	5427927	PA14_60850	5426706	5427869	-	59
refseq|NC_008463.1|chromosome	peak377	240.23	4.643415	4598184	PA14_51780	4598188	4599246	-	3
refseq|NC_008463.1|chromosome	peak47	234.96	4.59263	661722	PA14_07690	661752	662084	-	29
refseq|NC_008463.1|chromosome	peak242	230.9	4.551895	2927288	PA14_33300	2927517	2928020	-	228
refseq|NC_008463.1|chromosome	peak125	228.88	4.53443	1521947	PA14_17700	1521988	1522251	+	40
refseq|NC_008463.1|chromosome	peak292	227.85	4.523540000000001	3798109	PA14_42690	3797585	3798445	-	0
refseq|NC_008463.1|chromosome	peak37	220.83	4.39096	543833	PA14_06160	542843	545236	-	0
refseq|NC_008463.1|chromosome	peak299	219.7	4.44488	3920198	PA14_44020	3919522	3920229	-	0
refseq|NC_008463.1|chromosome	peak331	219.69	4.445285	4172012	PA14_46850	4172017	4172709	+	4
refseq|NC_008463.1|chromosome	peak87	218.37	4.43192	925537	PA14_10730	923965	925350	-	188
refseq|NC_008463.1|chromosome	peak183	215.81	4.406975	2160017	PA14_24710	2160174	2160797	+	156
refseq|NC_008463.1|chromosome	peak230	214.81	4.39597	2803170	PA14_32250	2802846	2803064	-	107
refseq|NC_008463.1|chromosome	peak12	214.52	4.3937	244861	PA14_02740	244005	244787	-	75
refseq|NC_008463.1|chromosome	peak274	212.57	4.3763000000000005	3507922	PA14_39420	3507877	3508107	+	0
refseq|NC_008463.1|chromosome	peak32	211.96	4.371015	435433	PA14_04930	435419	436273	+	0
refseq|NC_008463.1|chromosome	peak357	211.35	4.12553	4405491	PA14_49520	4403159	4405534	-	0
refseq|NC_008463.1|chromosome	peak117	211.33	4.362495	1359604	PA14_15960	1359462	1360835	+	0
refseq|NC_008463.1|chromosome	peak516	207.42	4.324574999999999	6102986	PA14_68400	6102527	6102964	-	23
refseq|NC_008463.1|chromosome	peak201	206.47	4.315055000000001	2423515	PA14_27990	2422054	2423370	+	146
refseq|NC_008463.1|chromosome	peak161	204.59	4.295915	1930448	PA14_22120	1929042	1931366	-	0
refseq|NC_008463.1|chromosome	peak317	201.71	4.2687	4027450	PA14_45150	4026549	4027325	+	126
refseq|NC_008463.1|chromosome	peak468	201.51	4.26623	5388659	PA14_60450	5388497	5388754	-	0
refseq|NC_008463.1|chromosome	peak109	195.15	4.203765000000001	1310576	PA14_15470	1310460	1310735	-	0
refseq|NC_008463.1|chromosome	peak333	189.81	4.150164999999999	4180446	PA14_46950	4180443	4181177	+	0
refseq|NC_008463.1|chromosome	peak196	188.13	4.129685	2365430	PA14_27220	2364957	2365385	-	46
refseq|NC_008463.1|chromosome	peak18	187.52	3.997925	290668	PA14_03250	291568	293184	+	899
refseq|NC_008463.1|chromosome	peak129	185.92	4.10281	1612238	PA14_18740	1612257	1613474	+	18
refseq|NC_008463.1|chromosome	peak135	183.25	4.07974	1748050	PA14_20290	1747602	1747928	-	123
refseq|NC_008463.1|chromosome	peak212	178.58	4.03138	2530419	PA14_29240	2530609	2531289	+	189
refseq|NC_008463.1|chromosome	peak493	173.12	3.97043	5692458	PA14_63860	5692539	5693078	+	80
refseq|NC_008463.1|chromosome	peak319	171.31	3.955575	4086317	PA14_45970	4086509	4089217	-	191
refseq|NC_008463.1|chromosome	peak254	171.13	3.23138	3177400	PA14_35730	3176984	3177358	-	43
refseq|NC_008463.1|chromosome	peak507	162.89	3.86707	5947631	PA14_66620	5947116	5949248	-	0
refseq|NC_008463.1|chromosome	peak217	162.74	3.86233	2616829	PA14_30210	2616936	2617304	+	106
refseq|NC_008463.1|chromosome	peak303	162.66	3.862925	3963227	PA14_44510	3963327	3964163	+	99
refseq|NC_008463.1|chromosome	peak335	159.04	3.82002	4224792	PA14_47410	4224835	4225284	-	42
refseq|NC_008463.1|chromosome	peak433	157.63	3.80893	5233761	PA14_58730	5233511	5234050	-	0
refseq|NC_008463.1|chromosome	peak266	156.81	3.800395	3389919	PA14_38000	3390035	3390499	+	115
refseq|NC_008463.1|chromosome	peak522	153.24	3.760315	6235772	PA14_69900	6234066	6235742	-	31
refseq|NC_008463.1|chromosome	peak296	150.65	3.731715	3867638	PA14_43405	3867465	3867554	-	85
refseq|NC_008463.1|chromosome	peak519	149.55	3.72076	6199220	PA14_69510	6198335	6199408	-	0
refseq|NC_008463.1|chromosome	peak182	146.81	3.688625	2154868	PA14_24650	2154740	2154952	-	0
refseq|NC_008463.1|chromosome	peak107	145.71	3.673205	1303776	PA14_15360	1302743	1303723	-	54
refseq|NC_008463.1|chromosome	peak302	143.09	3.64635	3943526	PA14_44300	3943576	3945141	+	49
refseq|NC_008463.1|chromosome	peak119	141.17	3.62462	1397893	PA14_16360	1397984	1399846	-	90
refseq|NC_008463.1|chromosome	peak322	137.58	3.530635	4140280	PA14_46520	4140101	4141240	-	0
refseq|NC_008463.1|chromosome	peak354	137.36	3.58571	4394491	PA14_49460	4394703	4397594	+	211
refseq|NC_008463.1|chromosome	peak538	134.58	3.550355	6468436	PA14_72600	6467552	6468340	+	97
refseq|NC_008463.1|chromosome	peak282	132.66	3.531765	3637773	PA14_40770	3637871	3639529	+	97
refseq|NC_008463.1|chromosome	peak45	132.56	3.39288	638044	PA14_07440	638309	638644	-	264
refseq|NC_008463.1|chromosome	peak330	130.25	3.502085	4153832	PA14_46620	4152844	4154124	-	0
refseq|NC_008463.1|chromosome	peak27	129.51	3.35118	312429	PA14_03400	312167	312499	-	0
refseq|NC_008463.1|chromosome	peak386	128.21	3.4507350000000003	4673809	PA14_52730	4673848	4674171	+	38
refseq|NC_008463.1|chromosome	peak258	126.93	3.4613	3188191	PA14_35830	3188265	3189263	+	73
refseq|NC_008463.1|chromosome	peak272	126.9	3.45739	3485663	PA14_39130	3485688	3487253	+	24
refseq|NC_008463.1|chromosome	peak536	125.82	3.42698	6418105	PA14_72000	6416997	6417911	-	195
refseq|NC_008463.1|chromosome	peak329	121.81	3.402515	4152190	PA14_46610	4152349	4152822	-	158
refseq|NC_008463.1|chromosome	peak213	121.56	3.40055	2541720	PA14_29360	2541769	2543109	-	48
refseq|NC_008463.1|chromosome	peak337	118.68	3.36484	4275125	PA14_48030	4275245	4276870	+	119
refseq|NC_008463.1|chromosome	peak427	116.77	3.345565	5200480	PA14_58380	5199828	5200391	+	90
refseq|NC_008463.1|chromosome	peak453	113.37	3.30316	5327790	PA14_59820	5327953	5328603	+	162
refseq|NC_008463.1|chromosome	peak420	108.73	3.246795	5082508	PA14_57040	5081754	5082488	-	21
refseq|NC_008463.1|chromosome	peak281	108.2	3.239105	3627040	PA14_40630	3626428	3627012	-	29
refseq|NC_008463.1|chromosome	peak178	107.0	3.223765	2111328	PA14_24300	2110380	2111747	+	0
refseq|NC_008463.1|chromosome	peak147	105.95	3.21272	1867447	PA14_21530	1866762	1867277	-	171
refseq|NC_008463.1|chromosome	peak63	101.34	3.15306	740931	PA14_08640	740095	740799	+	133
refseq|NC_008463.1|chromosome	peak505	101.09	3.151235	5931624	PA14_66490	5930676	5931581	-	44
refseq|NC_008463.1|chromosome	peak476	98.66	3.118195	5509981	PA14_61750	5509336	5510184	+	0
refseq|NC_008463.1|chromosome	peak202	97.36	3.105035	2451283	PA14_28370	2451388	2451597	+	104
refseq|NC_008463.1|chromosome	peak122	94.9	3.07268	1437565	PA14_16790	1436911	1437549	-	17
refseq|NC_008463.1|chromosome	peak38	93.44	3.053255	557306	PA14_06300	557442	557885	+	135
refseq|NC_008463.1|chromosome	peak434	88.15	2.982545	5234848	PA14_58750	5234279	5235982	+	0
