## Supplementary Dataset 1 for "Determination of the Two-Component Systems regulatory network reveals core and accessory regulations across *Pseudomonas aeruginosa* lineages": CS5_PirR-PA0929_ALLpeaks_PAO1.tab

chrom	peakID	log(qvalue)	fold_enrichment	summit_position	closest_gene	gene_start	gene_end	strand	distance_to_closest_gene
refseq|NC_002516.2|chromosome	peak139	1383.35	18.01192	3533867	PA3149	3532812	3533933	-	0
refseq|NC_002516.2|chromosome	peak161	983.29	16.57098	4007416	PA3575	4007507	4008037	+	90
refseq|NC_002516.2|chromosome	peak150	841.55	16.353175	3658229	PA3269	3658248	3659102	-	18
refseq|NC_002516.2|chromosome	peak100	797.42	12.844045	2451453	PA2229	2451707	2452426	+	253
refseq|NC_002516.2|chromosome	peak177	793.86	15.962375	4554433	PA4076	4554467	4554841	+	33
refseq|NC_002516.2|chromosome	peak160	779.99	15.180225	3962205	PA3539	3961144	3961923	+	283
refseq|NC_002516.2|chromosome	peak6	779.13	15.59075	144101	PA0125	143845	144072	-	30
refseq|NC_002516.2|chromosome	peak112	687.51	12.84819	2843770	PA2523	2843818	2844492	+	47
refseq|NC_002516.2|chromosome	peak92	678.54	14.279195	2206833	PA2016	2206402	2206806	-	28
refseq|NC_002516.2|chromosome	peak181	677.48	13.544305	4663744	PA4168	4663854	4666262	+	109
refseq|NC_002516.2|chromosome	peak146	673.2	11.528835	3542440	PA3157	3540782	3542671	-	0
refseq|NC_002516.2|chromosome	peak59	657.21	8.749755	1243588	PA1150	1243594	1245663	+	5
refseq|NC_002516.2|chromosome	peak64	655.8	12.566245	1355608	PA1249	1355631	1357070	+	22
refseq|NC_002516.2|chromosome	peak140	633.14	10.43097	3534744	PA3150	3533948	3535081	-	0
refseq|NC_002516.2|chromosome	peak103	628.88	9.90207	2623578	PA2371	2620713	2623262	+	317
refseq|NC_002516.2|chromosome	peak45	619.53	13.386589999999998	1018029	PA0930	1016657	1017994	+	36
refseq|NC_002516.2|chromosome	peak238	604.42	11.279885	6240793	PA5547	6240870	6241493	+	76
refseq|NC_002516.2|chromosome	peak143	579.43	9.54182	3539114	PA3154	3537808	3539124	-	0
refseq|NC_002516.2|chromosome	peak37	564.81	11.62309	883227	PA0805	882989	883216	-	12
refseq|NC_002516.2|chromosome	peak14	559.79	12.357675	471924	PA0425	472024	473175	+	99
refseq|NC_002516.2|chromosome	peak204	546.0	11.49292	5055975	PA4514	5053616	5055877	-	99
refseq|NC_002516.2|chromosome	peak148	532.91	12.002705	3587372	PA3195	3587433	3588437	+	60
refseq|NC_002516.2|chromosome	peak96	529.02	11.73795	2443071	PA2221	2443161	2444366	+	89
refseq|NC_002516.2|chromosome	peak99	524.7	8.828655	2449421	PA2227	2448568	2449545	-	0
refseq|NC_002516.2|chromosome	peak145	519.64	9.40806	3540526	PA3156	3540210	3540785	-	0
refseq|NC_002516.2|chromosome	peak42	514.6	11.40838	971904	PA0887.1	971858	971972	+	0
refseq|NC_002516.2|chromosome	peak188	494.29	11.1475	4767258	PA4263	4766625	4767260	-	0
refseq|NC_002516.2|chromosome	peak78	476.24	11.352565	1677460	PA1538	1675862	1677445	-	16
refseq|NC_002516.2|chromosome	peak51	461.57	7.948095	1063414	PA0981	1062921	1063544	+	0
refseq|NC_002516.2|chromosome	peak132	459.98	10.947055	3376594	PA3014	3374460	3376607	-	0
refseq|NC_002516.2|chromosome	peak157	449.53	10.74191	3913791	PA3495	3913129	3913767	+	25
refseq|NC_002516.2|chromosome	peak106	447.99	8.072815	2759666	PA2459	2759482	2760087	-	0
refseq|NC_002516.2|chromosome	peak61	439.77	8.282125	1246642	PA1151	1245665	1245928	+	715
refseq|NC_002516.2|chromosome	peak142	437.18	8.80241	3537558	PA3153	3536576	3537811	-	0
refseq|NC_002516.2|chromosome	peak111	432.93	10.74098	2818888	PA2501	2818719	2818886	-	3
refseq|NC_002516.2|chromosome	peak217	432.62	10.72286	5344945	PA4758.1	5344950	5345060	-	4
refseq|NC_002516.2|chromosome	peak183	408.77	10.286845	4754391	PA4237	4753990	4754379	-	13
refseq|NC_002516.2|chromosome	peak10	408.7	8.180055	289252	PA0258	289205	289390	-	0
refseq|NC_002516.2|chromosome	peak118	401.66	10.09457	2982431	PA2636	2981627	2982181	+	251
refseq|NC_002516.2|chromosome	peak153	354.87	9.435295	3729337	PA3326	3729471	3730076	-	133
refseq|NC_002516.2|chromosome	peak191	330.0	7.309165	4788808	PA4280.2	4788836	4791724	-	27
refseq|NC_002516.2|chromosome	peak182	329.11	9.14528	4666827	PA4170	4666836	4667768	+	8
refseq|NC_002516.2|chromosome	peak67	326.38	7.67129	1483548	PA1369	1483123	1483875	+	0
refseq|NC_002516.2|chromosome	peak115	325.66	8.991555	2892167	PA2558	2892271	2892963	+	103
refseq|NC_002516.2|chromosome	peak203	320.52	8.893889999999999	5053538	PA4514	5053616	5055877	-	77
refseq|NC_002516.2|chromosome	peak30	317.24	6.807855	727025	PA0668.4	724103	726993	+	33
refseq|NC_002516.2|chromosome	peak102	304.93	7.91498	2522771	PA2291	2521258	2522616	-	156
refseq|NC_002516.2|chromosome	peak223	303.98	8.687725	5749407	PA5106	5749453	5750814	+	45
refseq|NC_002516.2|chromosome	peak207	301.6	8.585609999999999	5172083	PA4614	5172253	5172666	+	169
refseq|NC_002516.2|chromosome	peak179	301.24	8.10871	4559863	PA4080	4559006	4559650	-	214
refseq|NC_002516.2|chromosome	peak228	300.78	6.4511400000000005	6039811	PA5369.2	6039846	6042736	-	34
refseq|NC_002516.2|chromosome	peak211	296.86	6.421525	5264325	PA4690.2	5264362	5267252	-	36
refseq|NC_002516.2|chromosome	peak237	296.49	8.328135	6217292	PA5524	6217313	6218095	+	20
refseq|NC_002516.2|chromosome	peak12	286.9	7.024699999999999	334665	PA0297	334734	335486	+	68
refseq|NC_002516.2|chromosome	peak46	286.19	7.650444999999999	1030755	PA0942	1030772	1031332	+	16
refseq|NC_002516.2|chromosome	peak17	283.61	8.278965	586800	PA0527.1	586867	586990	+	66
refseq|NC_002516.2|chromosome	peak108	283.6	7.0158450000000006	2761125	PA2461	2760872	2761351	-	0
refseq|NC_002516.2|chromosome	peak1	281.19	7.709424999999999	16765	PA0015	16900	17217	-	134
refseq|NC_002516.2|chromosome	peak234	279.37	7.68047	6090822	PA5412	6088193	6090706	-	117
refseq|NC_002516.2|chromosome	peak24	278.84	7.94641	720343	PA0668	720357	721556	+	13
refseq|NC_002516.2|chromosome	peak76	274.22	6.084815000000001	1664931	PA1527	1661412	1664900	+	32
refseq|NC_002516.2|chromosome	peak104	272.0	7.708525	2722087	PA2426	2722175	2722738	+	87
refseq|NC_002516.2|chromosome	peak208	269.74	8.005735	5193070	PA4626	5193196	5194167	+	125
refseq|NC_002516.2|chromosome	peak221	268.73	7.96786	5635989	PA5014	5632926	5635874	-	116
refseq|NC_002516.2|chromosome	peak194	266.19	7.458155	4791801	PA4280.2	4788836	4791724	-	78
refseq|NC_002516.2|chromosome	peak198	264.6	7.848219999999999	4843743	PA4315	4843812	4844186	+	68
refseq|NC_002516.2|chromosome	peak89	263.72	7.986650000000001	2120972	PA1939	2120225	2122222	-	0
refseq|NC_002516.2|chromosome	peak27	261.92	7.335785	724022	PA0668.4	724103	726993	+	80
refseq|NC_002516.2|chromosome	peak154	261.27	7.520564999999999	3730319	PA3327	3730557	3737615	+	237
refseq|NC_002516.2|chromosome	peak82	259.51	7.83179	1773562	PA1630	1773682	1774548	+	119
refseq|NC_002516.2|chromosome	peak225	256.38	7.826974999999999	5892847	PA5235	5892910	5894256	+	62
refseq|NC_002516.2|chromosome	peak231	251.52	6.99141	6042814	PA5369.2	6039846	6042736	-	79
refseq|NC_002516.2|chromosome	peak214	249.09	7.083385	5267329	PA4690.2	5264362	5267252	-	78
refseq|NC_002516.2|chromosome	peak174	239.01	7.38147	4398063	PA3923	4396122	4398047	-	17
refseq|NC_002516.2|chromosome	peak31	230.93	7.3865	732799	PA0671	732102	732653	-	147
refseq|NC_002516.2|chromosome	peak60	223.27	5.802325	1245595	PA1150	1243594	1245663	+	0
refseq|NC_002516.2|chromosome	peak28	219.12	5.70877	725288	PA0668.4	724103	726993	+	0
refseq|NC_002516.2|chromosome	peak235	216.96	6.978185	6167505	PA5476	6166120	6167409	-	97
refseq|NC_002516.2|chromosome	peak156	216.13	7.02653	3865805	PA3458	3865281	3865754	-	52
refseq|NC_002516.2|chromosome	peak20	214.95	7.046875	620578	PA0564	620666	621577	-	87
refseq|NC_002516.2|chromosome	peak213	214.9	5.631035	5266073	PA4690.2	5264362	5267252	-	0
refseq|NC_002516.2|chromosome	peak86	207.5	6.12025	1958637	PA1803	1956227	1958623	+	15
refseq|NC_002516.2|chromosome	peak230	203.13	5.545250000000001	6041533	PA5369.2	6039846	6042736	-	0
refseq|NC_002516.2|chromosome	peak173	202.68	6.888985	4395105	PA3922	4394694	4396061	-	0
refseq|NC_002516.2|chromosome	peak141	193.57	5.11542	3536660	PA3153	3536576	3537811	-	0
refseq|NC_002516.2|chromosome	peak170	191.7	6.280150000000001	4326993	PA3865a	4327395	4327559	+	401
refseq|NC_002516.2|chromosome	peak73	191.3	6.49545	1637868	PA1507	1636329	1637696	-	173
refseq|NC_002516.2|chromosome	peak215	189.4	5.217495	5268828	PA4690.5	5267724	5269259	-	0
refseq|NC_002516.2|chromosome	peak120	189.33	6.53778	3040199	PA2688	3040242	3042482	+	42
refseq|NC_002516.2|chromosome	peak193	188.86	5.165735	4790537	PA4280.2	4788836	4791724	-	0
refseq|NC_002516.2|chromosome	peak105	187.6	6.366835	2756668	PA2457	2756918	2757898	+	249
refseq|NC_002516.2|chromosome	peak40	187.39	6.602095	945633	PA0864	944724	945512	-	122
refseq|NC_002516.2|chromosome	peak91	186.62	6.5504750000000005	2206390	PA2016	2206402	2206806	-	11
refseq|NC_002516.2|chromosome	peak166	184.95	6.42695	4215193	PA3762	4214762	4215079	-	115
refseq|NC_002516.2|chromosome	peak122	183.11	5.933625	3098972	PA2736	3098626	3098979	-	0
refseq|NC_002516.2|chromosome	peak69	182.82	5.225675	1498230	PA1381	1498338	1498829	+	107
refseq|NC_002516.2|chromosome	peak77	182.81	6.5527750000000005	1668860	PA1530.1	1668840	1669799	+	0
refseq|NC_002516.2|chromosome	peak25	180.75	5.85327	721956	PA0668.1	722096	723631	+	139
refseq|NC_002516.2|chromosome	peak195	177.18	5.12226	4793281	PA4280.5	4792196	4793731	-	0
refseq|NC_002516.2|chromosome	peak68	174.29	4.980295	1487272	PA1372	1486960	1489095	-	0
refseq|NC_002516.2|chromosome	peak209	173.56	5.792005	5214818	PA4647	5213474	5214757	+	62
refseq|NC_002516.2|chromosome	peak72	173.39	6.25426	1632845	PA1503	1633006	1633437	+	160
refseq|NC_002516.2|chromosome	peak206	170.58	5.68717	5069237	PA4525	5069082	5069531	-	0
refseq|NC_002516.2|chromosome	peak127	169.84	6.243305	3287250	PA2931	3286624	3287214	-	37
refseq|NC_002516.2|chromosome	peak226	166.01	4.985635	5927057	PA5264	5926134	5927105	-	0
refseq|NC_002516.2|chromosome	peak26	165.14	5.00942	722520	PA0668.1	722096	723631	+	0
refseq|NC_002516.2|chromosome	peak233	164.86	5.36801	6044888	PA5369.5	6043208	6044743	-	146
refseq|NC_002516.2|chromosome	peak163	162.93	6.108365	4142510	PA3701	4142570	4143665	-	59
refseq|NC_002516.2|chromosome	peak218	159.63	5.058305000000001	5477593	PA4880	5476945	5477478	+	116
refseq|NC_002516.2|chromosome	peak169	157.67	4.95449	4295865	PA3835	4294255	4294605	-	1261
refseq|NC_002516.2|chromosome	peak196	156.63	5.176595	4793878	PA4280.5	4792196	4793731	-	148
refseq|NC_002516.2|chromosome	peak232	155.04	4.561895	6044310	PA5369.5	6043208	6044743	-	0
refseq|NC_002516.2|chromosome	peak125	154.37	5.865815	3195680	PA2840	3193886	3195589	-	92
refseq|NC_002516.2|chromosome	peak114	150.91	5.8142700000000005	2862868	PA2534	2861914	2862825	-	44
refseq|NC_002516.2|chromosome	peak216	146.62	5.315075	5269426	PA4690.5	5267724	5269259	-	168
refseq|NC_002516.2|chromosome	peak53	142.52	5.122765	1066488	PA0985	1066321	1067817	-	0
refseq|NC_002516.2|chromosome	peak47	142.26	5.701905	1035231	PA0947	1035277	1035981	+	45
refseq|NC_002516.2|chromosome	peak138	139.97	5.04825	3531508	PA3147	3530467	3531708	-	0
refseq|NC_002516.2|chromosome	peak175	139.04	5.613004999999999	4458751	PA3978	4458854	4459402	+	102
refseq|NC_002516.2|chromosome	peak18	138.36	5.50763	588018	PA0529	587997	588698	+	0
refseq|NC_002516.2|chromosome	peak44	136.96	5.456530000000001	1011011	PA0925	1011047	1011454	-	35
refseq|NC_002516.2|chromosome	peak110	136.47	5.49663	2816237	PA2497	2815341	2816219	-	19
refseq|NC_002516.2|chromosome	peak9	133.62	5.50495	277840	PA0246	277894	279399	-	53
refseq|NC_002516.2|chromosome	peak180	127.98	5.384265	4609473	PA4121	4609567	4610226	+	93
refseq|NC_002516.2|chromosome	peak56	125.55	4.92239	1187170	PA1096	1187009	1187305	+	0
refseq|NC_002516.2|chromosome	peak164	124.41	5.21739	4183425	PA3732	4182785	4183405	-	21
refseq|NC_002516.2|chromosome	peak93	123.55	5.28497	2226426	PA2035	2224486	2226144	-	283
refseq|NC_002516.2|chromosome	peak205	120.05	5.16533	5067865	PA4523	5065491	5067746	-	120
refseq|NC_002516.2|chromosome	peak159	115.69	4.877315	3937282	PA3520	3937238	3937432	-	0
refseq|NC_002516.2|chromosome	peak239	114.0	4.86355	6259356	PA5565	6257305	6259197	-	160
refseq|NC_002516.2|chromosome	peak94	111.66	4.982115	2233633	PA2041	2232222	2233592	+	42
refseq|NC_002516.2|chromosome	peak0	111.61	4.984859999999999	7897	PA0006	7803	8339	-	0
refseq|NC_002516.2|chromosome	peak131	108.61	4.836105	3317416	PA2957	3316800	3317438	-	0
refseq|NC_002516.2|chromosome	peak192	107.93	4.559255	4789711	PA4280.2	4788836	4791724	-	0
refseq|NC_002516.2|chromosome	peak129	105.32	4.86091	3293922	PA2938	3292324	3293781	-	142
refseq|NC_002516.2|chromosome	peak54	104.04	4.8214	1116109	PA1029	1116133	1116500	+	23
refseq|NC_002516.2|chromosome	peak4	103.42	4.165395	65912	PA0051	66303	68135	+	390
refseq|NC_002516.2|chromosome	peak227	102.04	4.658785	5933483	PA5267	5932877	5933395	-	89
refseq|NC_002516.2|chromosome	peak65	100.71	4.75998	1409832	PA1299	1409351	1409800	+	33
refseq|NC_002516.2|chromosome	peak48	100.42	4.534545	1045499	PA0958	1043983	1045314	-	186
refseq|NC_002516.2|chromosome	peak229	98.93	4.4029	6040711	PA5369.2	6039846	6042736	-	0
refseq|NC_002516.2|chromosome	peak186	96.59	4.4984850000000005	4763652	PA4257	4763544	4764230	-	0
refseq|NC_002516.2|chromosome	peak101	95.37	4.594815	2500414	PA2270	2500485	2501075	+	70
refseq|NC_002516.2|chromosome	peak29	92.89	4.228305	726123	PA0668.4	724103	726993	+	0
refseq|NC_002516.2|chromosome	peak117	90.09	4.46764	2934038	PA2591	2933582	2934388	-	0
refseq|NC_002516.2|chromosome	peak119	89.72	4.430755	3016182	PA2667	3016246	3016599	+	63
refseq|NC_002516.2|chromosome	peak212	84.63	4.112955	5265234	PA4690.2	5264362	5267252	-	0
refseq|NC_002516.2|chromosome	peak58	78.0	4.159235	1231512	PA1140	1231256	1232092	-	0
refseq|NC_002516.2|chromosome	peak236	73.61	4.066549999999999	6212700	PA5519	6212147	6212713	-	0
refseq|NC_002516.2|chromosome	peak15	70.74	3.996885	496377	PA0442	496362	496478	-	0
