## Supplementary Dataset 1 for "Determination of the Two-Component Systems regulatory network reveals core and accessory regulations across *Pseudomonas aeruginosa* lineages": CS6_FleR-IHMA87_04106_ALLpeaks_IHMA.tab

chrom	peakID	log(qvalue)	fold_enrichment	summit_position	closest_gene	gene_start	gene_end	strand	distance_to_closest_gene
IHMA87_1	peak595	138889.42	556.4793999999999	4422421	IHMA87_04135	4422510	4422872	-	88
IHMA87_1	peak438	89097.14	383.47578	3383749	IHMA87_03138	3382129	3384000	+	0
IHMA87_1	peak614	62984.48	276.72452	4555868	IHMA87_04262	4554722	4556020	-	0
IHMA87_1	peak528	41570.31	204.09549	3989625	IHMA87_03726	3988605	3989891	-	0
IHMA87_1	peak593	34901.75	176.960145	4418762	IHMA87_04130	4418350	4419099	-	0
IHMA87_1	peak594	31579.53	157.844205	4420862	IHMA87_04132	4420715	4421398	-	0
IHMA87_1	peak227	28354.44	150.110425	1698080	IHMA87_01567	1697958	1698674	+	0
IHMA87_1	peak588	21778.82	101.086775	4412916	IHMA87_04125	4412377	4414425	-	0
IHMA87_1	peak347	21670.81	121.25253500000002	2741969	IHMA87_02608	2739146	2742811	+	0
IHMA87_1	peak441	17018.62	100.265665	3400366	IHMA87_03152	3400071	3400304	-	63
IHMA87_1	peak136	16092.19	95.924495	1080664	IHMA87_01013	1080308	1081282	-	0
IHMA87_1	peak374	15793.24	91.908935	2946302	IHMA87_02754	2934782	2947192	+	0
IHMA87_1	peak772	15665.75	93.9536	5652366	IHMA87_05326	5652270	5652440	-	0
IHMA87_1	peak395	15594.36	93.58555	3040107	IHMA87_02822	3039127	3040014	-	94
IHMA87_1	peak164	14526.21	79.403125	1268398	IHMA87_01179	1268250	1269032	+	0
IHMA87_1	peak379	14265.48	84.58551500000002	2960356	IHMA87_02755	2947193	2962168	+	0
IHMA87_1	peak272	13144.86	81.702725	2084816	IHMA87_01939	2084719	2084812	-	5
IHMA87_1	peak98	12740.51	79.97698	843926	IHMA87_00790	842326	843756	-	171
IHMA87_1	peak711	12251.92	67.56233	5208242	IHMA87_04882	5205285	5208716	+	0
IHMA87_1	peak713	12068.73	76.64181500000001	5236209	IHMA87_04924	5235964	5236497	-	0
IHMA87_1	peak468	11971.28	52.04815	3642609	IHMA87_03383	3642082	3643026	+	0
IHMA87_1	peak673	10645.56	69.623875	4937764	IHMA87_04618	4937666	4939108	-	0
IHMA87_1	peak384	9802.46	65.32123	2977694	IHMA87_02766	2977586	2978761	-	0
IHMA87_1	peak130	9698.44	64.83569499999999	1055683	IHMA87_00993	1055633	1056250	-	0
IHMA87_1	peak582	9663.12	64.646115	4372818	IHMA87_04088	4372627	4373466	-	0
IHMA87_1	peak592	9660.47	64.64016000000001	4417803	IHMA87_04129	4417518	4418303	-	0
IHMA87_1	peak559	9588.4	64.160825	4198988	IHMA87_03922	4198112	4199227	-	0
IHMA87_1	peak706	8811.44	52.61126	5162704	IHMA87_04836	5162361	5164661	-	0
IHMA87_1	peak452	8760.17	59.886285	3505982	IHMA87_03244	3507704	3507853	+	1721
IHMA87_1	peak560	8439.98	57.03762	4205975	IHMA87_03930	4205419	4207974	-	0
IHMA87_1	peak230	8293.3	54.44023	1717219	IHMA87_01588	1717426	1718484	+	206
IHMA87_1	peak361	8107.33	56.541805	2856332	IHMA87_02696	2854895	2856475	+	0
IHMA87_1	peak678	8023.93	56.110005	5013032	IHMA87_04689	5012266	5013396	+	0
IHMA87_1	peak845	8012.02	56.04969	6341494	IHMA87_05946	6340979	6341620	-	0
IHMA87_1	peak591	7926.23	55.596355	4416496	IHMA87_04127	4415656	4416765	-	0
IHMA87_1	peak740	7382.39	52.475605	5418058	IHMA87_05086	5412339	5419265	-	0
IHMA87_1	peak590	7235.64	51.86281	4415248	IHMA87_04126	4414443	4415645	-	0
IHMA87_1	peak175	7119.81	46.75942	1350735	IHMA87_01252	1350415	1351914	-	0
IHMA87_1	peak613	6226.1	46.381945	4554063	IHMA87_04260	4553329	4554153	-	0
IHMA87_1	peak834	6178.41	43.54564499999999	6226405	IHMA87_05834	6225623	6226942	+	0
IHMA87_1	peak659	5836.46	38.643525	4861689	IHMA87_04556	4860676	4861854	-	0
IHMA87_1	peak375	5730.87	43.619445	2952293	IHMA87_02755	2947193	2962168	+	0
IHMA87_1	peak252	5584.62	37.203065	1892959	IHMA87_01763	1891988	1893457	+	0
IHMA87_1	peak723	4949.31	39.11472	5335249	IHMA87_05021	5332747	5335578	-	0
IHMA87_1	peak122	4753.19	37.999015	1010297	IHMA87_00947	1009992	1010324	+	0
IHMA87_1	peak343	4229.79	34.89582	2716151	IHMA87_02585	2716020	2716553	+	0
IHMA87_1	peak725	4106.9	28.74089	5345872	IHMA87_05032	5344326	5346353	+	0
IHMA87_1	peak552	4025.2	33.66023	4140542	IHMA87_03865	4140203	4142653	-	0
IHMA87_1	peak506	4001.05	33.52362	3897816	IHMA87_03638	3897715	3898254	+	0
IHMA87_1	peak601	3863.17	32.628640000000004	4452313	IHMA87_04165	4451454	4452599	-	0
IHMA87_1	peak18	3782.57	32.178215	116738	IHMA87_00093	114923	116863	+	0
IHMA87_1	peak399	3767.12	32.081495	3079096	IHMA87_02859	3079019	3080347	-	0
IHMA87_1	peak281	3718.39	31.66168	2125267	IHMA87_01973	2125087	2126310	+	0
IHMA87_1	peak34	3612.79	31.055285	258021	IHMA87_00227	257183	258433	-	0
IHMA87_1	peak327	3600.11	31.011305	2541214	IHMA87_02426	2541430	2542659	+	215
IHMA87_1	peak315	3566.98	30.796605	2370875	IHMA87_02234	2370727	2370978	-	0
IHMA87_1	peak40	3525.11	28.280895	308353	IHMA87_00276	308234	309592	+	0
IHMA87_1	peak212	3396.2	29.774955	1606288	IHMA87_01478	1606117	1606650	-	0
IHMA87_1	peak207	3319.38	29.301360000000003	1562805	IHMA87_01437	1561701	1563809	+	0
IHMA87_1	peak532	3300.92	29.17488	4004773	IHMA87_03738	4002588	4005296	-	0
IHMA87_1	peak610	3251.99	28.108435	4522789	IHMA87_04236	4522305	4522916	-	0
IHMA87_1	peak686	3249.31	28.841575	5042177	IHMA87_04720	5041277	5042494	-	0
IHMA87_1	peak286	3244.23	28.819180000000003	2150052	IHMA87_02000	2149766	2150746	+	0
IHMA87_1	peak774	3229.79	28.718995	5662998	IHMA87_05333	5661200	5662975	+	24
IHMA87_1	peak324	3177.22	28.360055000000003	2511456	IHMA87_02394	2509975	2511201	-	256
IHMA87_1	peak647	3167.11	28.31243	4772173	IHMA87_04474	4772709	4772804	-	535
IHMA87_1	peak60	3154.36	28.25018	491496	IHMA87_00445	491256	492680	+	0
IHMA87_1	peak726	2906.0	25.78403	5352151	IHMA87_05039	5351946	5352434	+	0
IHMA87_1	peak822	2875.49	26.46621	6067985	IHMA87_05698	6067916	6068998	-	0
IHMA87_1	peak503	2852.27	26.29622	3872128	IHMA87_03611	3869573	3872305	+	0
IHMA87_1	peak328	2841.66	26.217595	2572501	IHMA87_02440	2570534	2572363	-	139
IHMA87_1	peak157	2800.12	25.970545	1226758	IHMA87_01134	1226481	1227029	+	0
IHMA87_1	peak370	2783.61	25.83941	2926649	IHMA87_02743	2925719	2927128	+	0
IHMA87_1	peak8	2730.99	25.518525	53217	IHMA87_00044	52864	56652	+	0
IHMA87_1	peak454	2700.37	25.29445	3525366	IHMA87_03261	3525100	3525987	+	0
IHMA87_1	peak450	2556.96	24.35967	3491610	IHMA87_03236	3491348	3491809	+	0
IHMA87_1	peak785	2538.36	24.2431	5746751	IHMA87_05417	5746589	5748832	-	0
IHMA87_1	peak689	2528.1	22.619865	5061831	IHMA87_04736	5061379	5063118	-	0
IHMA87_1	peak516	2506.88	24.027995	3941385	IHMA87_03675	3940580	3941431	+	0
IHMA87_1	peak253	2399.64	23.29523	1913086	IHMA87_01783	1912724	1914964	+	0
IHMA87_1	peak799	2397.95	21.914105	5873967	IHMA87_05517	5873515	5877960	-	0
IHMA87_1	peak523	2344.3	22.839285	3965605	IHMA87_03704	3965481	3966371	-	0
IHMA87_1	peak235	2317.94	22.7271	1756744	IHMA87_01624	1756489	1757346	-	0
IHMA87_1	peak662	2299.94	21.875765	4875020	IHMA87_04571	4874354	4875070	-	0
IHMA87_1	peak558	2292.2	22.57233	4188806	IHMA87_03911	4188427	4189317	-	0
IHMA87_1	peak788	2147.16	21.581055	5758498	IHMA87_05427	5758334	5761054	-	0
IHMA87_1	peak155	2136.33	21.5031	1214976	IHMA87_01122	1213318	1214805	-	172
IHMA87_1	peak287	2121.85	21.10306	2166399	IHMA87_02019	2166240	2167169	+	0
IHMA87_1	peak816	2100.49	21.202015	6006974	IHMA87_05642	6006353	6007411	+	0
IHMA87_1	peak551	2094.05	20.373615	4138144	IHMA87_03862	4137973	4138809	+	0
IHMA87_1	peak293	2089.95	21.164395	2196762	IHMA87_02049	2195940	2196806	+	0
IHMA87_1	peak236	2036.66	18.620905	1774844	IHMA87_01642	1774147	1775835	+	0
IHMA87_1	peak754	2035.22	20.79424	5509550	IHMA87_05174	5509182	5509529	+	22
IHMA87_1	peak739	2034.88	20.79009	5417529	IHMA87_05086	5412339	5419265	-	0
IHMA87_1	peak421	1987.87	20.4662	3266767	IHMA87_03034	3266094	3267323	+	0
IHMA87_1	peak829	1987.56	20.4436	6138368	IHMA87_05770	6138565	6138825	+	196
IHMA87_1	peak264	1977.99	20.39468	2027800	IHMA87_01883	2026794	2030375	+	0
IHMA87_1	peak408	1969.46	20.337205	3143698	IHMA87_02916	3142902	3144152	-	0
IHMA87_1	peak146	1938.39	20.0764	1167766	IHMA87_01083	1167352	1167849	+	0
IHMA87_1	peak637	1934.12	20.086165	4695918	IHMA87_04403	4695572	4696966	+	0
IHMA87_1	peak644	1861.16	19.56166	4753261	IHMA87_04461	4752818	4754005	+	0
IHMA87_1	peak312	1848.74	19.462180000000004	2354752	IHMA87_02210	2354253	2354822	-	0
IHMA87_1	peak224	1820.13	17.866799999999998	1684367	IHMA87_01551	1683451	1685361	-	0
IHMA87_1	peak569	1804.26	18.78413	4296991	IHMA87_04014	4296229	4296846	-	146
IHMA87_1	peak825	1793.6	19.07572	6091935	IHMA87_05721	6091242	6093230	-	0
IHMA87_1	peak518	1785.47	19.020475	3945213	IHMA87_03679	3945034	3946134	-	0
IHMA87_1	peak800	1762.65	18.826275	5878250	IHMA87_05519	5878272	5879855	-	21
IHMA87_1	peak721	1692.38	18.34219	5328822	IHMA87_05015	5326495	5329962	+	0
IHMA87_1	peak728	1681.84	16.80863	5366127	IHMA87_05050	5365673	5366161	-	0
IHMA87_1	peak749	1672.41	17.073725	5478148	IHMA87_05148	5477600	5478646	-	0
IHMA87_1	peak691	1623.63	17.83426	5075232	IHMA87_04755	5074966	5076003	+	0
IHMA87_1	peak750	1620.81	17.816715	5479546	IHMA87_05149	5478848	5479564	-	0
IHMA87_1	peak828	1586.01	16.941935	6124252	IHMA87_05753	6122990	6125824	+	0
IHMA87_1	peak313	1539.35	17.15813	2356924	IHMA87_02214	2356954	2358213	-	29
IHMA87_1	peak510	1506.56	16.963214999999998	3915805	IHMA87_03652	3914927	3917326	+	0
IHMA87_1	peak76	1501.43	15.09205	648145	IHMA87_00597	647914	649161	+	0
IHMA87_1	peak110	1499.02	16.90292	948478	IHMA87_00888	947688	948695	-	0
IHMA87_1	peak722	1496.4	15.553565	5332120	IHMA87_05019	5331812	5332252	-	0
IHMA87_1	peak430	1496.36	16.883000000000003	3322658	IHMA87_03082	3322232	3323140	-	0
IHMA87_1	peak168	1450.5	16.53934	1294088	IHMA87_01196	1293174	1294265	-	0
IHMA87_1	peak284	1447.33	16.511495	2139021	IHMA87_01987	2138285	2139283	+	0
IHMA87_1	peak446	1446.66	16.487585	3434448	IHMA87_03185	3433920	3435059	+	0
IHMA87_1	peak729	1435.84	16.406215000000003	5372428	IHMA87_05055	5371879	5373543	-	0
IHMA87_1	peak508	1415.38	16.26372	3904889	IHMA87_03646	3904254	3906638	-	0
IHMA87_1	peak342	1392.41	15.666720000000002	2711579	IHMA87_02580	2711285	2711494	+	86
IHMA87_1	peak777	1364.59	15.879535	5672714	IHMA87_05343	5672038	5673327	+	0
IHMA87_1	peak180	1361.9	14.417805	1397803	IHMA87_01292	1397372	1400449	+	0
IHMA87_1	peak407	1353.82	15.759495	3138890	IHMA87_02912	3137465	3139048	-	0
IHMA87_1	peak159	1350.89	15.679055000000002	1242628	IHMA87_01153	1242048	1243190	+	0
IHMA87_1	peak596	1321.18	15.54433	4441587	IHMA87_04156	4441450	4441788	-	0
IHMA87_1	peak401	1310.58	15.45355	3091968	IHMA87_02869	3091647	3094454	+	0
IHMA87_1	peak812	1303.23	15.40351	5973508	IHMA87_05606	5973510	5973929	-	1
IHMA87_1	peak812	1303.23	15.40351	5973508	IHMA87_05605	5973254	5973508	-	1
IHMA87_1	peak571	1277.39	15.194535	4303306	IHMA87_04022	4303300	4304718	+	0
IHMA87_1	peak288	1268.78	15.132280000000002	2175164	IHMA87_02029	2173597	2177343	+	0
IHMA87_1	peak744	1256.83	15.04102	5435646	IHMA87_05104	5434874	5436397	+	0
IHMA87_1	peak114	1243.59	13.099239999999998	956341	IHMA87_00894	956008	956697	-	0
IHMA87_1	peak178	1239.88	14.91189	1384220	IHMA87_01278	1382860	1385106	-	0
IHMA87_2	peak876	1234.57	14.8701	109619	IHMA87_06229	108898	111891	+	0
IHMA87_1	peak405	1231.08	14.84208	3116950	IHMA87_02890	3114682	3117675	-	0
IHMA87_1	peak432	1217.3	13.74164	3329567	IHMA87_03091	3329095	3330096	+	0
IHMA87_1	peak11	1198.43	14.58135	82422	IHMA87_00068	82254	82796	-	0
IHMA87_1	peak646	1181.79	14.439585	4769099	IHMA87_04473	4767930	4771112	-	0
IHMA87_1	peak493	1159.46	14.245195	3813854	IHMA87_03555	3812827	3813849	-	6
IHMA87_1	peak233	1159.05	14.24476	1734914	IHMA87_01604	1732840	1734975	+	0
IHMA87_1	peak478	1157.86	14.212735	3744465	IHMA87_03488	3743540	3744523	+	0
IHMA87_1	peak398	1118.94	13.528445	3061447	IHMA87_02842	3060620	3061606	-	0
IHMA87_1	peak779	1096.58	13.72832	5696104	IHMA87_05368	5694949	5697018	-	0
IHMA87_1	peak242	1080.15	13.622055	1794023	IHMA87_01660	1793263	1794585	+	0
IHMA87_1	peak240	1064.1	13.29136	1792223	IHMA87_01659	1791498	1792814	+	0
IHMA87_1	peak826	1049.99	13.38673	6101483	IHMA87_05729	6101065	6101733	+	0
IHMA87_1	peak123	1045.52	13.342405	1011586	IHMA87_00949	1011097	1012380	-	0
IHMA87_1	peak499	1026.89	13.192935000000002	3854650	IHMA87_03593	3854372	3854626	-	25
IHMA87_1	peak364	1026.36	13.168965	2864039	IHMA87_02702	2862640	2865519	+	0
IHMA87_1	peak770	1023.75	13.1688	5622979	IHMA87_05294	5622073	5624514	-	0
IHMA87_1	peak815	1002.65	12.99398	5991851	IHMA87_05625	5989787	5992039	+	0
IHMA87_1	peak544	993.74	12.91242	4088829	IHMA87_03814	4088560	4090800	+	0
IHMA87_1	peak275	990.04	12.843125	2110252	IHMA87_01960	2109538	2110152	-	101
IHMA87_1	peak340	985.5	12.665975	2682151	IHMA87_02542	2681966	2682409	+	0
IHMA87_1	peak309	983.69	12.812024999999998	2326044	IHMA87_02178	2325347	2327194	-	0
IHMA87_1	peak753	982.58	12.809830000000002	5507438	IHMA87_05173	5507527	5509089	+	88
IHMA87_1	peak657	982.32	12.824385	4850732	IHMA87_04555	4847933	4860526	-	0
IHMA87_1	peak427	962.49	12.646545	3307687	IHMA87_03070	3307795	3308727	+	107
IHMA87_1	peak787	956.54	11.961485	5756828	IHMA87_05424	5756697	5756927	-	0
IHMA87_1	peak202	950.21	12.549205	1531266	IHMA87_01415	1531210	1531860	-	0
IHMA87_1	peak330	948.1	12.523385	2585314	IHMA87_02456	2584020	2586164	-	0
IHMA87_1	peak820	933.59	12.4125	6037632	IHMA87_05671	6037044	6038279	-	0
IHMA87_1	peak661	927.06	12.239745	4868050	IHMA87_04562	4867884	4869083	-	0
IHMA87_1	peak42	923.26	12.32342	327844	IHMA87_00294	327554	327991	+	0
IHMA87_1	peak400	906.87	12.162545	3087412	IHMA87_02865	3086704	3088140	-	0
IHMA87_2	peak873	897.25	12.098475	84497	IHMA87_06203	84187	84948	+	0
IHMA87_1	peak870	887.55	11.378045	6511715	IHMA87_06102	6510731	6512107	-	0
IHMA87_1	peak161	873.01	10.406725	1250375	IHMA87_01161	1249821	1251491	-	0
IHMA87_1	peak5	872.37	11.6708	42491	IHMA87_00043	42234	52406	+	0
IHMA87_1	peak366	866.72	11.688965	2893673	IHMA87_02724	2889400	2902428	+	0
IHMA87_1	peak144	860.06	11.742445	1160716	IHMA87_01079	1160260	1162158	+	0
IHMA87_1	peak109	846.93	11.66931	945420	IHMA87_00886	944019	946115	-	0
IHMA87_1	peak585	845.34	11.63655	4397748	IHMA87_04112	4396887	4398320	-	0
IHMA87_1	peak210	835.87	11.57503	1590107	IHMA87_01462	1588925	1591255	-	0
IHMA87_1	peak481	831.02	11.52805	3757149	IHMA87_03501	3756102	3757433	-	0
IHMA87_1	peak358	825.46	11.2287	2835048	IHMA87_02688	2834797	2845362	+	0
IHMA87_1	peak697	822.23	11.44418	5109192	IHMA87_04794	5109125	5110474	-	0
IHMA87_1	peak759	814.62	10.92618	5546728	IHMA87_05212	5545494	5548760	+	0
IHMA87_1	peak851	806.56	11.32056	6378276	IHMA87_05976	6375893	6378748	-	0
IHMA87_1	peak231	804.56	10.47316	1731258	IHMA87_01602	1730624	1732339	+	0
IHMA87_1	peak648	804.23	11.27604	4776927	IHMA87_04476	4774711	4777110	+	0
IHMA87_1	peak192	793.76	11.204925	1468686	IHMA87_01357	1468242	1470647	+	0
IHMA87_1	peak128	783.64	11.09153	1023671	IHMA87_00960	1023355	1023747	-	0
IHMA87_1	peak632	777.97	11.06702	4640759	IHMA87_04356	4640000	4641463	-	0
IHMA87_1	peak670	760.33	10.29659	4925260	IHMA87_04608	4924795	4926693	+	0
IHMA87_1	peak90	753.34	10.84611	771115	IHMA87_00728	770351	773440	-	0
IHMA87_1	peak444	730.13	10.647135	3421638	IHMA87_03174	3421090	3421617	+	22
IHMA87_1	peak694	721.21	9.64408	5097388	IHMA87_04778	5096759	5097568	-	0
IHMA87_1	peak500	703.01	10.389845	3857728	IHMA87_03598	3857564	3857845	+	0
IHMA87_1	peak630	696.56	10.33098	4632919	IHMA87_04350	4632058	4633296	-	0
IHMA87_1	peak705	695.78	10.32567	5160113	IHMA87_04835	5159590	5162142	-	0
IHMA87_1	peak658	687.88	10.213875	4851972	IHMA87_04555	4847933	4860526	-	0
IHMA87_1	peak181	673.25	10.116135	1399178	IHMA87_01292	1397372	1400449	+	0
IHMA87_1	peak629	669.74	9.985725	4630776	IHMA87_04345	4630343	4631059	+	0
IHMA87_1	peak369	654.46	9.94029	2924602	IHMA87_02742	2924215	2925534	+	0
IHMA87_1	peak256	651.06	9.91992	1950802	IHMA87_01822	1949943	1951010	+	0
IHMA87_1	peak198	650.06	9.91247	1510080	IHMA87_01396	1509864	1510394	-	0
IHMA87_1	peak570	649.98	9.908865	4299008	IHMA87_04017	4298746	4299279	-	0
IHMA87_1	peak579	649.55	9.8947	4335013	IHMA87_04051	4334623	4335411	+	0
IHMA87_1	peak775	643.92	9.79513	5665177	IHMA87_05336	5664074	5665423	+	0
IHMA87_1	peak653	642.3	9.20799	4815379	IHMA87_04517	4814076	4816052	-	0
IHMA87_1	peak553	634.12	9.362595	4141247	IHMA87_03865	4140203	4142653	-	0
IHMA87_1	peak793	627.02	9.693325	5815783	IHMA87_05475	5815371	5816546	+	0
IHMA87_1	peak258	624.07	9.22621	1952670	IHMA87_01824	1952077	1953501	+	0
IHMA87_2	peak882	623.61	9.635665	170876	IHMA87_06305	169895	171697	-	0
IHMA87_1	peak435	622.4	9.637725	3366175	IHMA87_03123	3365876	3366796	+	0
IHMA87_1	peak504	601.42	9.457810000000002	3882771	IHMA87_03622	3882110	3883066	+	0
IHMA87_1	peak609	589.32	9.3427	4518770	IHMA87_04233	4517898	4518908	-	0
IHMA87_1	peak249	584.99	9.2979	1884965	IHMA87_01756	1884138	1885400	+	0
IHMA87_1	peak732	560.61	9.0507	5396859	IHMA87_05073	5396464	5398017	-	0
IHMA87_1	peak64	559.12	9.01728	520718	IHMA87_00475	520357	521334	+	0
IHMA87_1	peak856	557.26	8.97766	6407989	IHMA87_06002	6407014	6408471	-	0
IHMA87_1	peak334	547.75	8.94195	2615913	IHMA87_02481	2615188	2617206	-	0
IHMA87_1	peak669	545.21	8.908865	4919569	IHMA87_04603	4919339	4920604	-	0
IHMA87_1	peak354	542.48	8.868175	2805882	IHMA87_02659	2805143	2806162	+	0
IHMA87_1	peak294	541.33	8.8591	2217311	IHMA87_02071	2217334	2217927	+	22
IHMA87_1	peak852	539.93	7.896224999999999	6383987	IHMA87_05981	6383806	6384951	-	0
IHMA87_1	peak509	538.28	8.819435	3914387	IHMA87_03651	3913480	3914934	+	0
IHMA87_1	peak679	537.65	8.610385	5015398	IHMA87_04690	5013444	5016500	+	0
IHMA87_1	peak719	537.38	8.834064999999999	5317043	IHMA87_05004	5316667	5317629	-	0
IHMA87_1	peak116	537.25	8.83829	969459	IHMA87_00907	969429	971351	+	0
IHMA87_1	peak141	533.18	8.778465	1121597	IHMA87_01044	1121096	1121998	+	0
IHMA87_1	peak527	531.94	8.771049999999999	3986528	IHMA87_03724	3985908	3986561	-	0
IHMA87_1	peak434	531.13	8.777560000000001	3347639	IHMA87_03106	3346684	3348651	+	0
IHMA87_1	peak554	528.4	8.720445	4146831	IHMA87_03869	4145992	4146885	-	0
IHMA87_1	peak385	528.07	8.235445	2988522	IHMA87_02776	2988147	2988617	+	0
IHMA87_1	peak477	526.25	8.72997	3739037	IHMA87_03482	3739002	3739193	-	0
IHMA87_1	peak104	521.56	8.101125	902049	IHMA87_00842	900711	903740	+	0
IHMA87_1	peak490	518.97	8.65517	3798628	IHMA87_03539	3798065	3798919	-	0
IHMA87_1	peak466	514.44	8.61129	3614776	IHMA87_03345	3614136	3616637	-	0
IHMA87_1	peak443	513.02	8.586945	3403118	IHMA87_03156	3402124	3403689	+	0
IHMA87_1	peak702	509.46	8.56162	5134418	IHMA87_04813	5134287	5136056	-	0
IHMA87_1	peak704	508.96	8.55677	5157877	IHMA87_04833	5157551	5158306	-	0
IHMA87_1	peak82	508.07	7.89067	700152	IHMA87_00661	699956	700651	+	0
IHMA87_1	peak488	501.96	8.49123	3794300	IHMA87_03535	3792791	3794863	-	0
IHMA87_1	peak412	492.34	8.386475	3173218	IHMA87_02942	3172199	3173593	-	0
IHMA87_1	peak561	489.32	8.362315	4214629	IHMA87_03939	4214347	4215408	+	0
IHMA87_1	peak244	486.29	8.311069999999999	1815640	IHMA87_01680	1815329	1816090	+	0
IHMA87_1	peak795	484.74	7.61199	5826199	IHMA87_05483	5825189	5826388	+	0
IHMA87_2	peak872	477.3	8.226769999999998	22838	IHMA87_06138	22080	22805	-	34
IHMA87_1	peak635	470.77	8.162965	4672962	IHMA87_04382	4669447	4674402	+	0
IHMA87_1	peak95	470.63	8.16611	808856	IHMA87_00760	808693	809631	+	0
IHMA87_1	peak682	470.45	8.166	5029701	IHMA87_04708	5028653	5029654	-	48
IHMA87_1	peak238	469.51	8.141024999999999	1777198	IHMA87_01643	1776070	1777758	+	0
IHMA87_1	peak197	468.25	8.15323	1505015	IHMA87_01390	1504671	1505510	-	0
IHMA87_1	peak730	466.17	8.11382	5373650	IHMA87_05055	5371879	5373543	-	108
IHMA87_1	peak153	464.63	8.10027	1209440	IHMA87_01118	1209143	1209493	+	0
IHMA87_1	peak274	463.48	8.098585	2098394	IHMA87_01949	2098383	2099069	+	0
IHMA87_1	peak578	463.15	8.046470000000001	4333164	IHMA87_04049	4332959	4333279	-	0
IHMA87_1	peak367	462.84	8.098555000000001	2917342	IHMA87_02735	2916606	2917526	-	0
IHMA87_1	peak607	462.3	8.076515	4495242	IHMA87_04210	4494694	4495176	+	67
IHMA87_1	peak696	459.12	8.057285	5107555	IHMA87_04792	5107211	5108587	-	0
IHMA87_1	peak462	456.38	8.01879	3586540	IHMA87_03317	3585971	3587818	+	0
IHMA87_1	peak501	455.61	8.020415	3864174	IHMA87_03605	3863225	3864622	+	0
IHMA87_1	peak78	453.03	7.980460000000001	671266	IHMA87_00626	670971	672020	+	0
IHMA87_1	peak96	450.6	7.968419999999999	836265	IHMA87_00784	835413	836669	-	0
IHMA87_1	peak534	445.83	7.915834999999999	4024147	IHMA87_03756	4024110	4025069	+	0
IHMA87_1	peak365	437.94	7.840755	2890996	IHMA87_02724	2889400	2902428	+	0
IHMA87_1	peak451	436.54	7.82452	3492431	IHMA87_03237	3491814	3494009	+	0
IHMA87_1	peak708	434.68	7.079665	5195865	IHMA87_04869	5195545	5196417	+	0
IHMA87_1	peak832	434.53	7.795505	6207112	IHMA87_05818	6206208	6207149	-	0
IHMA87_1	peak531	432.81	7.501525	3996965	IHMA87_03732	3996405	3997562	-	0
IHMA87_1	peak394	430.51	7.740939999999999	3037311	IHMA87_02819	3036889	3037359	-	0
IHMA87_1	peak21	429.26	7.7462	142632	IHMA87_00121	142480	143067	+	0
IHMA87_1	peak167	424.13	6.85581	1281781	IHMA87_01190	1281228	1282700	-	0
IHMA87_1	peak298	419.8	7.63901	2232613	IHMA87_02083	2231540	2232841	+	0
IHMA87_1	peak67	418.48	7.621585	562702	IHMA87_00521	562175	563143	+	0
IHMA87_1	peak715	418.33	7.63222	5273228	IHMA87_04959	5272756	5274069	-	0
IHMA87_1	peak577	418.31	7.599565	4332625	IHMA87_04048	4330821	4332878	-	0
IHMA87_1	peak262	417.38	7.62385	2000963	IHMA87_01868	2000469	2001566	+	0
IHMA87_1	peak789	414.79	7.595025	5777526	IHMA87_05444	5776579	5777598	+	0
IHMA87_1	peak352	412.95	7.564725	2792789	IHMA87_02649	2792569	2793891	+	0
IHMA87_1	peak568	407.25	7.466435000000001	4290900	IHMA87_04008	4289976	4291475	-	0
IHMA87_1	peak49	398.78	7.201335	387968	IHMA87_00352	387820	388491	+	0
IHMA87_1	peak74	398.36	7.42356	618607	IHMA87_00570	618238	618807	-	0
IHMA87_1	peak758	396.1	7.395709999999999	5542949	IHMA87_05210	5542438	5544375	+	0
IHMA87_1	peak222	395.33	7.38841	1678545	IHMA87_01545	1677828	1678754	-	0
IHMA87_1	peak422	393.51	7.370084999999999	3272183	IHMA87_03040	3272253	3272651	+	69
IHMA87_1	peak734	388.59	7.316665	5403931	IHMA87_05080	5403618	5404865	-	0
IHMA87_1	peak587	387.17	7.302555	4411788	IHMA87_04124	4411037	4412338	-	0
IHMA87_1	peak467	385.72	6.83802	3640195	IHMA87_03380	3640139	3640345	+	0
IHMA87_1	peak209	383.2	7.24872	1576132	IHMA87_01449	1573608	1576775	+	0
IHMA87_1	peak864	378.05	7.208635	6475213	IHMA87_06066	6474055	6475422	-	0
IHMA87_1	peak837	376.76	7.186635	6271366	IHMA87_05881	6270050	6271549	-	0
IHMA87_1	peak684	374.2	7.15171	5035690	IHMA87_04714	5034823	5035788	+	0
IHMA87_1	peak535	373.38	7.15315	4042762	IHMA87_03772	4042644	4043483	+	0
IHMA87_1	peak380	373.12	7.12174	2961045	IHMA87_02755	2947193	2962168	+	0
IHMA87_1	peak745	372.04	7.127335	5438348	IHMA87_05108	5438040	5438513	-	0
IHMA87_1	peak752	371.74	6.670315	5505293	IHMA87_05172	5504987	5507314	-	0
IHMA87_1	peak200	371.32	7.116205000000001	1529615	IHMA87_01414	1529568	1531013	-	0
IHMA87_1	peak403	369.87	7.120290000000001	3102493	IHMA87_02875	3101829	3104435	-	0
IHMA87_1	peak154	366.73	7.0821000000000005	1213492	IHMA87_01122	1213318	1214805	-	0
IHMA87_1	peak217	366.35	7.076665	1651656	IHMA87_01520	1651453	1652823	+	0
IHMA87_1	peak393	365.74	7.067515	3028882	IHMA87_02809	3027101	3029233	+	0
IHMA87_1	peak437	364.59	7.05801	3376553	IHMA87_03132	3376216	3377361	-	0
IHMA87_1	peak404	362.39	7.025435	3105602	IHMA87_02877	3105261	3105809	-	0
IHMA87_1	peak486	355.87	6.968055	3777012	IHMA87_03519	3776987	3777748	-	0
IHMA87_1	peak93	355.65	6.9637150000000005	802701	IHMA87_00753	801816	803204	-	0
IHMA87_1	peak232	352.16	6.927035	1733922	IHMA87_01604	1732840	1734975	+	0
IHMA87_1	peak497	345.49	6.853015000000001	3840507	IHMA87_03580	3840386	3841273	-	0
IHMA87_1	peak615	344.73	6.818009999999999	4567064	IHMA87_04276	4566709	4567539	+	0
IHMA87_1	peak389	334.25	6.708805	3021708	IHMA87_02806	3021140	3022591	+	0
IHMA87_1	peak548	332.42	6.70356	4131354	IHMA87_03858	4131578	4132822	+	223
IHMA87_1	peak460	332.02	6.29295	3572422	IHMA87_03305	3570892	3572577	-	0
IHMA87_1	peak0	330.15	6.66952	7441	IHMA87_00006	7329	7865	-	0
IHMA87_1	peak280	329.81	6.340755	2124274	IHMA87_01971	2123797	2124468	+	0
IHMA87_1	peak519	328.78	6.668394999999999	3949106	IHMA87_03683	3948964	3950184	-	0
IHMA87_1	peak465	326.17	6.244485	3611355	IHMA87_03341	3610084	3612813	-	0
IHMA87_1	peak17	325.78	6.63365	103496	IHMA87_00083	102309	103787	-	0
IHMA87_1	peak70	324.34	6.592225	574148	IHMA87_00530	573030	574193	+	0
IHMA87_1	peak698	322.54	6.084075	5111391	IHMA87_04796	5111128	5112570	-	0
IHMA87_1	peak782	320.72	6.568440000000001	5734180	IHMA87_05404	5733996	5734331	-	0
IHMA87_1	peak48	318.78	6.545415	358534	IHMA87_00323	358285	358647	+	0
IHMA87_1	peak572	316.65	6.518025000000001	4304967	IHMA87_04023	4304720	4305391	-	0
IHMA87_1	peak134	313.99	6.503815	1073247	IHMA87_01007	1072223	1073236	+	12
IHMA87_1	peak871	312.04	6.47539	6522592	IHMA87_06114	6522153	6522794	+	0
IHMA87_1	peak823	311.26	6.46548	6077629	IHMA87_05706	6077442	6077996	-	0
IHMA87_1	peak112	309.45	6.449215000000001	952468	IHMA87_00892	952517	954772	-	48
IHMA87_1	peak511	304.85	6.3963	3922133	IHMA87_03656	3920768	3922117	+	17
IHMA87_1	peak611	304.71	6.38455	4537744	IHMA87_04246	4537311	4539056	-	0
IHMA87_1	peak362	304.02	6.377979999999999	2858387	IHMA87_02698	2857661	2859196	+	0
IHMA87_1	peak268	300.62	6.332775	2074583	IHMA87_01926	2074077	2075774	-	0
IHMA87_1	peak797	296.02	6.291795	5859013	IHMA87_05506	5858388	5861744	+	0
IHMA87_1	peak796	287.38	6.18377	5854764	IHMA87_05504	5854460	5856262	+	0
IHMA87_1	peak79	282.47	6.137765	676016	IHMA87_00631	675432	676079	-	0
IHMA87_1	peak44	277.36	6.078685	331464	IHMA87_00298	330968	331633	+	0
IHMA87_1	peak514	277.22	6.072990000000001	3931500	IHMA87_03667	3930957	3931607	+	0
IHMA87_1	peak671	275.76	6.06286	4928154	IHMA87_04609	4926848	4928338	-	0
IHMA87_1	peak248	273.7	6.03517	1884359	IHMA87_01756	1884138	1885400	+	0
IHMA87_1	peak220	273.28	6.028085	1666786	IHMA87_01534	1665017	1667698	+	0
IHMA87_1	peak436	271.2	6.00422	3368167	IHMA87_03124	3366864	3368819	+	0
IHMA87_1	peak39	271.19	5.94324	307852	IHMA87_00275	307441	308193	+	0
IHMA87_1	peak295	265.99	5.94294	2221806	IHMA87_02074	2220807	2222792	-	0
IHMA87_1	peak492	264.27	5.917745	3809551	IHMA87_03550	3808845	3809669	-	0
IHMA87_1	peak784	263.64	5.902760000000001	5745824	IHMA87_05416	5743838	5746336	-	0
IHMA87_1	peak266	263.17	5.904635	2061422	IHMA87_01916	2061115	2062515	+	0
IHMA87_1	peak225	260.57	5.87886	1685622	IHMA87_01552	1685405	1687552	-	0
IHMA87_1	peak624	253.85	5.793965	4593533	IHMA87_04306	4591618	4593846	-	0
IHMA87_1	peak687	249.3	5.4459	5045080	IHMA87_04721	5042641	5045391	-	0
IHMA87_1	peak491	246.06	5.703305	3808124	IHMA87_03549	3808161	3808802	-	36
IHMA87_1	peak322	242.25	5.65579	2464759	IHMA87_02348	2462982	2465360	+	0
IHMA87_1	peak310	240.21	5.626635	2327000	IHMA87_02178	2325347	2327194	-	0
IHMA87_1	peak137	235.85	5.523569999999999	1089590	IHMA87_01021	1088978	1090660	+	0
IHMA87_1	peak846	224.17	5.427845	6345188	IHMA87_05950	6344837	6347854	+	0
