## Supplementary Dataset 1 for "Determination of the Two-Component Systems regulatory network reveals core and accessory regulations across *Pseudomonas aeruginosa* lineages": CS6_FleR-PA1099_ALLpeaks_PAO1.tab

chrom	peakID	log(qvalue)	fold_enrichment	summit_position	closest_gene	gene_start	gene_end	strand	distance_to_closest_gene
refseq|NC_002516.2|chromosome	peak104	147694.93	83.452835	792204	PA0724	791370	792632	+	0
refseq|NC_002516.2|chromosome	peak234	129085.76	455.640595	1570766	PA1441	1570496	1571779	+	0
refseq|NC_002516.2|chromosome	peak161	51685.46	213.979515	1164122	PA1076	1163660	1164022	+	101
refseq|NC_002516.2|chromosome	peak315	45331.38	192.554405	2167534	PA1982	2167281	2169152	-	0
refseq|NC_002516.2|chromosome	peak311	40532.23	175.90018	2150468	PA1968	2150524	2150781	+	55
refseq|NC_002516.2|chromosome	peak143	33544.11	151.02459499999998	1056252	PA0972	1056049	1057347	+	0
refseq|NC_002516.2|chromosome	peak164	32541.34	147.36074	1167827	PA1081	1167488	1168237	+	0
refseq|NC_002516.2|chromosome	peak162	24477.16	105.916235	1165666	PA1079	1165141	1165854	+	0
refseq|NC_002516.2|chromosome	peak428	23356.38	113.16406	2843405	PA2522	2842019	2843305	-	101
refseq|NC_002516.2|chromosome	peak294	23123.69	112.30421	2037858	PA1874	2036441	2043847	+	0
refseq|NC_002516.2|chromosome	peak410	17277.77	89.33200500000001	2716464	PA2424	2707666	2720694	-	0
refseq|NC_002516.2|chromosome	peak173	15630.72	82.630325	1184762	PA1093	1184603	1184974	+	0
refseq|NC_002516.2|chromosome	peak817	15073.96	80.24046	5978558	PA5309	5977789	5979108	+	0
refseq|NC_002516.2|chromosome	peak437	11176.99	63.79106	2896930	PA2562	2896741	2897253	-	0
refseq|NC_002516.2|chromosome	peak243	10963.34	62.842525	1623898	PA1496	1623864	1624715	-	0
refseq|NC_002516.2|chromosome	peak100	10336.31	60.089705	759778	PA0690	749957	762499	+	0
refseq|NC_002516.2|chromosome	peak37	9716.98	57.31653	271421	PA0240	270573	271838	-	0
refseq|NC_002516.2|chromosome	peak540	8959.37	53.916745000000006	3783366	PA3375	3782833	3783549	-	0
refseq|NC_002516.2|chromosome	peak149	8593.99	52.23181	1098710	PA1015	1098328	1099128	-	0
refseq|NC_002516.2|chromosome	peak665	8252.13	50.6886	4619434	PA4131	4619314	4621035	+	0
refseq|NC_002516.2|chromosome	peak691	8182.9	50.37649	4877884	PA4349	4877691	4878587	-	0
refseq|NC_002516.2|chromosome	peak490	7986.24	49.41906	3352679	PA2994	3351656	3352879	-	0
refseq|NC_002516.2|chromosome	peak497	7342.48	46.44346	3431137	PA3064	3431045	3433891	-	0
refseq|NC_002516.2|chromosome	peak434	7273.26	46.08221	2871010	PA2542	2870162	2873827	-	0
refseq|NC_002516.2|chromosome	peak796	6527.23	42.5604	5722885	PA5084	5722267	5723517	-	0
refseq|NC_002516.2|chromosome	peak827	6435.9	42.095405	6093654	PA5414	6093167	6093808	-	0
refseq|NC_002516.2|chromosome	peak338	6314.59	38.745025	2342547	PA2128	2342493	2343044	+	0
refseq|NC_002516.2|chromosome	peak384	5762.12	38.796815	2608281	PA2361	2608229	2612044	-	0
refseq|NC_002516.2|chromosome	peak423	5381.42	36.907455	2817425	PA2499	2816997	2817452	+	0
refseq|NC_002516.2|chromosome	peak806	5338.65	36.7135	5883392	PA5225	5883023	5883577	-	0
refseq|NC_002516.2|chromosome	peak539	5280.49	35.672955	3772762	PA3360	3771503	3772561	-	202
refseq|NC_002516.2|chromosome	peak304	5219.88	36.090720000000005	2123178	PA1940	2122579	2123718	-	0
refseq|NC_002516.2|chromosome	peak94	5073.75	33.775850000000005	747609	PA0688	747470	748576	+	0
refseq|NC_002516.2|chromosome	peak740	4994.99	34.947125	5216095	PA4649	5215670	5216203	+	0
refseq|NC_002516.2|chromosome	peak92	4763.78	33.79454	741133	PA0683	740203	741348	+	0
refseq|NC_002516.2|chromosome	peak267	4597.28	32.881015	1745397	PA1601	1743290	1745536	-	0
refseq|NC_002516.2|chromosome	peak689	4579.59	32.80075	4860176	PA4331	4859329	4860255	-	0
refseq|NC_002516.2|chromosome	peak211	4567.46	32.727599999999995	1420563	PA1310	1420326	1421441	+	0
refseq|NC_002516.2|chromosome	peak813	4278.46	31.223675	5941234	PA5276	5941336	5941476	+	101
refseq|NC_002516.2|chromosome	peak166	4006.67	29.790815	1170090	PA1084	1169822	1170931	+	0
refseq|NC_002516.2|chromosome	peak222	3961.26	29.54464	1478487	PA1365	1476384	1478825	+	0
refseq|NC_002516.2|chromosome	peak613	3909.9	29.285175	4259839	PA3800	4259255	4260397	-	0
refseq|NC_002516.2|chromosome	peak786	3906.35	29.265265	5612873	PA4996	5612268	5613692	-	0
refseq|NC_002516.2|chromosome	peak165	3770.37	28.516935	1168791	PA1082	1168284	1169069	+	0
refseq|NC_002516.2|chromosome	peak493	3721.27	28.273655	3393262	PA3028	3392268	3393485	-	0
refseq|NC_002516.2|chromosome	peak82	3707.47	28.154275	667314	PA0605	667108	668355	+	0
refseq|NC_002516.2|chromosome	peak270	3701.56	28.1839	1763067	PA1619	1762928	1763752	+	0
refseq|NC_002516.2|chromosome	peak721	3677.65	28.01699	5086008	PA4541	5082443	5086696	+	0
refseq|NC_002516.2|chromosome	peak326	3648.14	27.88599	2238587	PA2045	2238541	2238801	-	0
refseq|NC_002516.2|chromosome	peak509	3561.31	27.39246	3572829	PA3183	3572324	3573793	-	0
refseq|NC_002516.2|chromosome	peak144	3542.74	27.28479	1058023	PA0974	1057916	1058740	+	0
refseq|NC_002516.2|chromosome	peak8	3514.3	27.163405	49632	PA0041	42914	53521	+	0
refseq|NC_002516.2|chromosome	peak564	3500.97	27.082140000000003	3953513	PA3534	3952500	3954608	-	0
refseq|NC_002516.2|chromosome	peak441	3492.56	27.008805	2939193	PA2596	2938553	2939539	-	0
refseq|NC_002516.2|chromosome	peak736	3315.91	26.05646	5191176	PA4625	5186411	5192875	-	0
refseq|NC_002516.2|chromosome	peak313	3312.56	25.64443	2158439	PA1974	2157968	2159167	+	0
refseq|NC_002516.2|chromosome	peak210	3291.33	23.383575	1413597	PA1302	1411585	1414140	+	0
refseq|NC_002516.2|chromosome	peak626	3268.62	25.75731	4378752	PA3909	4377311	4379650	-	0
refseq|NC_002516.2|chromosome	peak157	3169.53	25.22573	1134356	PA1047	1134024	1135202	+	0
refseq|NC_002516.2|chromosome	peak761	2945.86	20.90358	5441728	PA4845	5439918	5441693	+	36
refseq|NC_002516.2|chromosome	peak520	2866.99	23.506975	3663622	PA3272	3663509	3667855	-	0
refseq|NC_002516.2|chromosome	peak416	2757.22	22.881815000000003	2753060	PA2451	2752866	2754445	-	0
refseq|NC_002516.2|chromosome	peak523	2754.12	22.871635	3673609	PA3280	3673008	3674324	-	0
refseq|NC_002516.2|chromosome	peak589	2705.07	22.56358	4118820	PA3676	4116188	4119265	-	0
refseq|NC_002516.2|chromosome	peak239	2562.8	21.72745	1592024	PA1461	1591286	1592176	+	0
refseq|NC_002516.2|chromosome	peak475	2551.88	21.67895	3270897	PA2915	3270827	3271693	-	0
refseq|NC_002516.2|chromosome	peak179	2440.29	21.00233	1211229	PA1116	1210558	1211397	+	0
refseq|NC_002516.2|chromosome	peak819	2425.31	20.93519	5997959	PA5326	5997057	5998265	-	0
refseq|NC_002516.2|chromosome	peak424	2370.53	20.603265	2819848	PA2502	2818990	2820489	-	0
refseq|NC_002516.2|chromosome	peak59	2259.37	19.947665	425954	PA0383	425504	426850	+	0
refseq|NC_002516.2|chromosome	peak46	2186.31	18.552785	335675	PA0298	335527	336885	+	0
refseq|NC_002516.2|chromosome	peak109	2175.69	19.44427	850713	PA0781	849256	851319	-	0
refseq|NC_002516.2|chromosome	peak791	2134.44	19.16798	5672441	PA5037	5672366	5674021	-	0
refseq|NC_002516.2|chromosome	peak710	2123.37	19.130360000000003	4998885	PA4470	4998540	4999916	-	0
refseq|NC_002516.2|chromosome	peak167	2112.49	19.058255000000003	1171374	PA1085	1170942	1172144	+	0
refseq|NC_002516.2|chromosome	peak308	2097.81	18.827795	2139841	PA1954	2139354	2140376	-	0
refseq|NC_002516.2|chromosome	peak66	2082.26	18.863405	524180	PA0464	523943	525367	+	0
refseq|NC_002516.2|chromosome	peak492	2072.72	18.824285	3366298	PA3005	3365756	3366754	-	0
refseq|NC_002516.2|chromosome	peak704	2052.06	18.69343	4953051	PA4418	4952604	4954343	-	0
refseq|NC_002516.2|chromosome	peak393	2035.74	18.570895	2642968	PA2389	2642131	2643306	+	0
refseq|NC_002516.2|chromosome	peak480	2019.84	18.482054999999995	3292405	PA2938	3292324	3293781	-	0
refseq|NC_002516.2|chromosome	peak184	1901.25	17.779490000000003	1230485	PA1139	1230310	1231158	+	0
refseq|NC_002516.2|chromosome	peak436	1896.86	17.713715	2880355	PA2548	2878976	2880370	+	0
refseq|NC_002516.2|chromosome	peak352	1896.15	17.281375	2454394	PA2231	2453667	2455103	+	0
refseq|NC_002516.2|chromosome	peak98	1890.5	17.66486	752843	PA0690	749957	762499	+	0
refseq|NC_002516.2|chromosome	peak496	1867.1	17.51904	3430450	PA3063	3427486	3431067	-	0
refseq|NC_002516.2|chromosome	peak658	1792.78	17.08219	4561598	PA4082	4561540	4564596	-	0
refseq|NC_002516.2|chromosome	peak374	1782.28	14.245995	2550937	PA2312a	2550619	2551122	-	0
refseq|NC_002516.2|chromosome	peak155	1735.57	16.670650000000002	1120450	PA1032	1119674	1122217	-	0
refseq|NC_002516.2|chromosome	peak404	1721.12	16.57121	2695301	PA2413	2694842	2696251	-	0
refseq|NC_002516.2|chromosome	peak638	1702.48	16.453359999999996	4442399	PA3962	4442453	4442869	+	53
refseq|NC_002516.2|chromosome	peak727	1698.79	16.43437	5119510	PA4571	5118538	5120565	+	0
refseq|NC_002516.2|chromosome	peak651	1644.34	16.108055	4517062	PA4036	4516570	4518870	+	0
refseq|NC_002516.2|chromosome	peak538	1608.14	15.86187	3758739	PA3346	3757659	3759374	-	0
refseq|NC_002516.2|chromosome	peak681	1604.24	15.853535	4800661	PA4283	4799299	4801464	-	0
refseq|NC_002516.2|chromosome	peak181	1577.23	15.651825	1222903	PA1130	1222095	1223072	-	0
refseq|NC_002516.2|chromosome	peak799	1544.61	15.434819999999998	5795773	PA5146	5793705	5795957	+	0
refseq|NC_002516.2|chromosome	peak771	1502.3	15.164655	5528780	PA4928	5528659	5530902	-	0
refseq|NC_002516.2|chromosome	peak83	1486.18	15.049045	689155	PA0631	688964	689221	+	0
refseq|NC_002516.2|chromosome	peak394	1476.04	14.96381	2658972	PA2399	2657798	2665144	-	0
refseq|NC_002516.2|chromosome	peak395	1468.96	14.944375	2662172	PA2399	2657798	2665144	-	0
refseq|NC_002516.2|chromosome	peak41	1452.76	14.81506	293373	PA0261	293301	293798	-	0
refseq|NC_002516.2|chromosome	peak369	1452.09	14.83464	2526923	PA2296	2525871	2527277	-	0
refseq|NC_002516.2|chromosome	peak753	1449.62	14.839835	5363266	PA4775	5363198	5364058	+	0
refseq|NC_002516.2|chromosome	peak445	1442.45	14.771975	3004349	PA2654	3003457	3005601	+	0
refseq|NC_002516.2|chromosome	peak120	1440.72	14.77008	933746	PA0854	932718	934112	-	0
refseq|NC_002516.2|chromosome	peak489	1427.21	14.632409999999998	3344732	PA2986	3343799	3345100	-	0
refseq|NC_002516.2|chromosome	peak756	1419.3	14.623805	5399527	PA4812	5398628	5401708	-	0
refseq|NC_002516.2|chromosome	peak608	1418.79	14.595765	4233989	PA3775	4233385	4234167	-	0
refseq|NC_002516.2|chromosome	peak295	1418.78	12.922385	2043432	PA1874	2036441	2043847	+	0
refseq|NC_002516.2|chromosome	peak163	1407.01	14.50334	1166778	PA1080	1165882	1167270	+	0
refseq|NC_002516.2|chromosome	peak382	1392.02	14.454805	2590584	PA2345	2590430	2591665	-	0
refseq|NC_002516.2|chromosome	peak728	1391.09	14.41565	5126371	PA4578	5126166	5126654	+	0
refseq|NC_002516.2|chromosome	peak670	1387.23	14.387795	4670580	PA4174	4669861	4670784	+	0
refseq|NC_002516.2|chromosome	peak543	1381.82	14.35258	3798021	PA3392	3797009	3798919	+	0
refseq|NC_002516.2|chromosome	peak622	1380.67	14.359095000000002	4320344	PA3860	4318922	4320820	-	0
refseq|NC_002516.2|chromosome	peak50	1371.35	14.26326	355026	PA0315	354754	355191	+	0
refseq|NC_002516.2|chromosome	peak99	1365.69	14.228280000000002	754595	PA0690	749957	762499	+	0
refseq|NC_002516.2|chromosome	peak790	1356.17	14.174765	5668163	PA5036	5667696	5672141	-	0
refseq|NC_002516.2|chromosome	peak354	1347.04	14.106975	2462696	PA2237	2461460	2462788	+	0
refseq|NC_002516.2|chromosome	peak783	1309.49	13.879925	5595596	PA4982	5595279	5597531	-	0
refseq|NC_002516.2|chromosome	peak317	1273.07	13.598855	2174710	PA1989	2173912	2175057	+	0
refseq|NC_002516.2|chromosome	peak372	1260.61	13.5407	2539935	PA2303	2539063	2540082	-	0
refseq|NC_002516.2|chromosome	peak110	1259.6	13.52279	853749	PA0782	851783	854965	+	0
refseq|NC_002516.2|chromosome	peak559	1254.83	13.4965	3920516	PA3504	3919774	3921258	-	0
refseq|NC_002516.2|chromosome	peak249	1254.13	13.478365	1658268	PA1524	1657738	1659192	-	0
refseq|NC_002516.2|chromosome	peak185	1250.3	13.40549	1233013	PA1141	1232229	1233131	-	0
refseq|NC_002516.2|chromosome	peak343	1226.04	13.26734	2399710	PA2178	2399672	2400280	-	0
refseq|NC_002516.2|chromosome	peak733	1225.13	13.29216	5150724	PA4597	5149633	5151072	-	0
refseq|NC_002516.2|chromosome	peak413	1217.78	13.236045	2730915	PA2435	2730518	2732503	-	0
refseq|NC_002516.2|chromosome	peak371	1211.88	13.219404999999998	2537298	PA2302	2532669	2539043	-	0
refseq|NC_002516.2|chromosome	peak510	1207.38	13.146615	3575427	PA3185	3574846	3575697	-	0
refseq|NC_002516.2|chromosome	peak208	1188.78	12.949135000000002	1409643	PA1299	1409351	1409800	+	0
refseq|NC_002516.2|chromosome	peak550	1184.41	12.99919	3820403	PA3414	3820308	3820892	+	0
refseq|NC_002516.2|chromosome	peak362	1180.75	12.971225	2505559	PA2276	2505645	2506535	+	85
refseq|NC_002516.2|chromosome	peak146	1071.87	11.88521	1071151	PA0990	1071239	1071877	-	87
refseq|NC_002516.2|chromosome	peak779	1056.15	12.085725	5575632	PA4966	5575015	5576028	-	0
refseq|NC_002516.2|chromosome	peak345	1054.36	12.046295	2416890	PA2197	2416376	2417413	+	0
refseq|NC_002516.2|chromosome	peak682	1022.38	11.832295	4803068	PA4284	4801461	4805198	-	0
refseq|NC_002516.2|chromosome	peak537	992.56	11.62566	3756077	PA3344	3755021	3757159	-	0
refseq|NC_002516.2|chromosome	peak525	972.09	11.46194	3689570	PA3296	3689521	3690951	+	0
refseq|NC_002516.2|chromosome	peak481	970.98	11.45411	3293602	PA2938	3292324	3293781	-	0
refseq|NC_002516.2|chromosome	peak86	966.45	11.418315	704381	PA0650	704084	705133	+	0
refseq|NC_002516.2|chromosome	peak725	965.47	10.764505	5109488	PA4560	5106951	5109782	-	0
refseq|NC_002516.2|chromosome	peak19	939.95	11.216795	112779	PA0091	110976	112907	+	0
refseq|NC_002516.2|chromosome	peak195	935.44	11.19499	1332564	PA1231	1331727	1332635	+	0
refseq|NC_002516.2|chromosome	peak266	926.93	11.147125	1742019	PA1600	1741939	1743240	-	0
refseq|NC_002516.2|chromosome	peak258	923.33	11.068085	1710480	PA1569	1709821	1711191	-	0
refseq|NC_002516.2|chromosome	peak581	912.68	11.016485	4056406	PA3620	4054525	4057092	+	0
refseq|NC_002516.2|chromosome	peak598	912.63	11.021205	4184433	PA3733	4183710	4184939	+	0
refseq|NC_002516.2|chromosome	peak491	895.96	10.43743	3353691	PA2996	3353498	3354172	-	0
refseq|NC_002516.2|chromosome	peak801	893.1	10.824705	5810906	PA5161	5810281	5811339	+	0
refseq|NC_002516.2|chromosome	peak624	890.67	10.851155	4354867	PA3888	4354544	4355266	+	0
refseq|NC_002516.2|chromosome	peak472	888.57	10.860155	3218093	PA2865	3216989	3218419	-	0
refseq|NC_002516.2|chromosome	peak316	883.13	10.815955	2168530	PA1982	2167281	2169152	-	0
refseq|NC_002516.2|chromosome	peak358	877.03	10.739745	2482190	PA2254	2482045	2483031	+	0
refseq|NC_002516.2|chromosome	peak171	863.26	10.62868	1179300	PA1091	1177613	1182697	+	0
refseq|NC_002516.2|chromosome	peak507	847.15	10.49782	3517165	PA3135	3516938	3517858	-	0
refseq|NC_002516.2|chromosome	peak284	839.68	10.461005	1869301	PA1727	1868706	1870763	-	0
refseq|NC_002516.2|chromosome	peak484	834.91	10.42118	3311578	PA2951	3310792	3311721	-	0
refseq|NC_002516.2|chromosome	peak690	832.81	10.41474	4871628	PA4342	4870428	4871912	-	0
refseq|NC_002516.2|chromosome	peak113	809.0	10.23411	891067	PA0813	891142	892389	-	74
refseq|NC_002516.2|chromosome	peak734	807.4	10.199455	5177993	PA4619	5177655	5178902	-	0
refseq|NC_002516.2|chromosome	peak732	796.88	9.32031	5147459	PA4595	5146907	5148571	-	0
refseq|NC_002516.2|chromosome	peak219	782.9	10.04483	1453222	PA1338	1451719	1453392	-	0
refseq|NC_002516.2|chromosome	peak101	782.84	9.95815	760728	PA0690	749957	762499	+	0
refseq|NC_002516.2|chromosome	peak299	778.3	9.97981	2078541	PA1907	2077626	2079266	-	0
refseq|NC_002516.2|chromosome	peak760	760.74	9.87084	5438506	PA4844	5437785	5439758	+	0
refseq|NC_002516.2|chromosome	peak170	753.12	9.56813	1174782	PA1087	1174240	1175559	+	0
