## Supplementary Dataset 1 for "Determination of the Two-Component Systems regulatory network reveals core and accessory regulations across *Pseudomonas aeruginosa* lineages": CS7_PA1157-IHMA87_04060_ALLpeaks_IHMA.tab

chrom	peakID	log(qvalue)	fold_enrichment	summit_position	closest_gene	gene_start	gene_end	strand	distance_to_closest_gene
IHMA87_1	peak149	2107.39	21.29166	6383386	IHMA87_05980	6383547	6383750	+	160
IHMA87_1	peak14	2079.4	21.10387	589563	IHMA87_00550	590570	591916	+	1006
IHMA87_1	peak15	2040.11	20.851460000000003	600233	IHMA87_00556	600674	600919	+	440
IHMA87_1	peak42	1630.6	17.87258	1793034	IHMA87_01659	1791498	1792814	+	221
IHMA87_1	peak105	1509.89	15.832415	4554695	IHMA87_04262	4554722	4556020	-	26
IHMA87_1	peak70	1377.13	15.750735	2707850	IHMA87_02576	2707125	2707370	+	481
IHMA87_1	peak57	1258.65	15.03943	2415460	IHMA87_02279	2415650	2416015	+	189
IHMA87_1	peak74	1149.78	13.756615	3071229	IHMA87_02851	3070744	3071205	+	25
IHMA87_1	peak33	1117.03	13.93425	1047697	IHMA87_00985	1047496	1047675	-	23
IHMA87_1	peak99	1103.46	13.815745	4335587	IHMA87_04052	4335638	4336366	+	50
IHMA87_1	peak39	1097.11	13.758895	1579132	IHMA87_01451	1578787	1578996	+	137
IHMA87_1	peak110	1094.51	13.39384	4667558	IHMA87_04381	4667645	4669357	+	86
IHMA87_2	peak152	1033.55	13.245525	6936	IHMA87_06124	4213	5367	+	1570
IHMA87_1	peak84	1013.99	13.075795	3609087	IHMA87_03340	3607966	3610023	-	0
IHMA87_1	peak49	973.68	12.748455	2000383	IHMA87_01868	2000469	2001566	+	85
IHMA87_1	peak114	966.92	12.18543	5164744	IHMA87_04836	5162361	5164661	-	84
IHMA87_1	peak67	944.68	12.499245	2614326	IHMA87_02480	2614555	2615070	-	228
IHMA87_1	peak22	937.24	12.442515	767933	IHMA87_00726	767897	768901	+	0
IHMA87_1	peak117	822.97	11.442005000000002	5265552	IHMA87_04953	5265468	5266568	-	0
IHMA87_1	peak101	822.03	11.466315	4349842	IHMA87_04063	4348219	4349253	+	590
IHMA87_1	peak64	818.77	11.437035	2536908	IHMA87_02421	2534662	2537208	+	0
IHMA87_1	peak104	788.82	11.17217	4542851	IHMA87_04250	4543246	4544157	-	394
IHMA87_1	peak128	740.6	10.74014	5470075	IHMA87_05141	5470149	5472377	+	73
IHMA87_1	peak4	675.25	10.12817	148010	IHMA87_00127	148039	148320	-	28
IHMA87_1	peak71	630.31	9.709935	2769192	IHMA87_02628	2768449	2769123	-	70
IHMA87_1	peak89	605.9	9.482255	3927586	IHMA87_03663	3926168	3927409	+	178
IHMA87_1	peak90	537.2	8.8214	3932416	IHMA87_03668	3931856	3932287	-	130
IHMA87_1	peak125	534.65	8.789354999999999	5304872	IHMA87_04994	5304225	5304917	-	0
IHMA87_1	peak108	525.11	8.70975	4594028	IHMA87_04307	4594075	4595415	-	46
IHMA87_1	peak88	520.14	8.66456	3895162	IHMA87_03636	3895213	3896757	+	50
IHMA87_1	peak34	490.86	8.373535	1124077	IHMA87_01046	1123088	1124041	-	37
IHMA87_1	peak102	476.3	8.23945	4352131	IHMA87_04067	4352092	4354080	-	0
IHMA87_1	peak62	425.48	7.71265	2534767	IHMA87_02421	2534662	2537208	+	0
IHMA87_1	peak139	411.17	7.556545	5924616	IHMA87_05561	5924694	5925131	-	77
IHMA87_1	peak143	404.48	7.489050000000001	6198382	IHMA87_05812	6198286	6200250	-	0
IHMA87_1	peak41	392.16	7.36811	1711185	IHMA87_01581	1710767	1711105	-	81
IHMA87_1	peak47	336.37	6.753855	1924555	IHMA87_01792	1924059	1925177	+	0
IHMA87_1	peak76	329.55	6.6791	3136386	IHMA87_02910	3134883	3136250	-	137
IHMA87_1	peak50	329.51	6.674695	2075865	IHMA87_01927	2075946	2076551	-	80
IHMA87_1	peak46	329.26	6.68544	1922798	IHMA87_01790	1921793	1923028	+	0
IHMA87_2	peak159	328.52	6.649045000000001	184165	IHMA87_06318	183325	184080	-	86
IHMA87_1	peak151	307.86	6.432270000000001	6456677	IHMA87_06050	6456723	6457580	+	45
IHMA87_1	peak66	294.05	6.276745	2559334	IHMA87_02434	2557674	2559134	-	201
IHMA87_1	peak77	269.05	5.98231	3155249	IHMA87_02928	3155307	3156077	+	57
IHMA87_2	peak153	268.71	5.97251	8483	IHMA87_06125	9502	9951	-	1018
IHMA87_1	peak37	263.88	5.925619999999999	1551304	IHMA87_01430	1550646	1550903	-	402
IHMA87_1	peak36	253.01	5.78549	1251733	IHMA87_01162	1251973	1252425	+	239
IHMA87_1	peak32	248.05	5.7096350000000005	1044213	IHMA87_00980	1043296	1044123	-	91
IHMA87_1	peak45	244.48	5.691195	1920545	IHMA87_01788	1919557	1920792	+	0
IHMA87_2	peak155	234.97	5.570795	49109	IHMA87_06166	47750	48832	-	278
IHMA87_1	peak23	232.49	5.533284999999999	798315	IHMA87_00749	798369	799196	+	53
IHMA87_1	peak5	232.3	5.529495	148577	IHMA87_00128	148317	148544	-	34
IHMA87_1	peak69	222.41	5.411795	2700178	IHMA87_02564	2699487	2700185	+	0
IHMA87_2	peak154	221.99	5.407975	16759	IHMA87_06133	16740	17357	-	0
IHMA87_1	peak21	215.31	5.30413	767403	IHMA87_00725	766191	767198	-	206
IHMA87_1	peak93	213.19	5.299475	4098456	IHMA87_03823	4097610	4098290	-	167
IHMA87_1	peak91	204.72	5.1935400000000005	4070111	IHMA87_03799	4070196	4071038	+	84
IHMA87_1	peak106	191.28	5.010759999999999	4566310	IHMA87_04275	4565581	4566009	-	302
IHMA87_1	peak8	189.77	4.9910250000000005	299676	IHMA87_00267	298534	299505	+	172
IHMA87_1	peak134	179.87	4.8574850000000005	5707429	IHMA87_05379	5706691	5707320	+	110
IHMA87_1	peak51	173.15	4.748855	2101036	IHMA87_01952	2100193	2101065	-	0
IHMA87_1	peak100	168.02	4.69563	4348968	IHMA87_04063	4348219	4349253	+	0
IHMA87_1	peak150	156.42	4.548819999999999	6409683	IHMA87_06005	6409548	6409841	+	0
IHMA87_1	peak10	154.47	4.511469999999999	440865	IHMA87_00405	440968	442119	+	102
IHMA87_1	peak53	152.81	4.48698	2397056	IHMA87_02258	2396421	2397041	+	16
IHMA87_1	peak63	142.3	4.343154999999999	2536328	IHMA87_02421	2534662	2537208	+	0
IHMA87_1	peak133	138.66	4.28219	5706565	IHMA87_05378	5705432	5706532	-	34
IHMA87_1	peak130	138.15	4.27357	5495831	IHMA87_05162	5494716	5496246	-	0
IHMA87_1	peak87	137.25	4.265575	3811982	IHMA87_03553	3812011	3812475	-	28
IHMA87_1	peak29	135.92	4.24902	1030218	IHMA87_00967	1029310	1030776	+	0
IHMA87_2	peak158	133.74	4.182515	153559	IHMA87_06281	153797	154405	-	237
IHMA87_1	peak112	133.18	4.181845	4886759	IHMA87_04581	4885644	4887174	-	0
IHMA87_1	peak137	132.5	4.1956050000000005	5844883	IHMA87_05498	5841811	5844759	-	125
IHMA87_1	peak121	131.04	4.176865	5274148	IHMA87_04959	5272756	5274069	-	80
IHMA87_1	peak147	129.64	4.1552	6292159	IHMA87_05900	6291050	6292580	-	0
IHMA87_1	peak120	128.14	4.10233	5272207	IHMA87_04958	5271977	5272228	+	0
IHMA87_1	peak20	127.67	4.113709999999999	728785	IHMA87_00701	728258	728647	+	139
IHMA87_1	peak16	127.01	4.10699	689312	IHMA87_00645	688908	690438	+	0
IHMA87_1	peak82	123.53	4.0595550000000005	3603169	IHMA87_03331	3601859	3603145	+	25
IHMA87_1	peak6	112.71	3.890695	193184	IHMA87_00166	193504	194340	+	319
IHMA87_1	peak1	109.95	3.856275	58372	IHMA87_00045	59228	62380	+	855
IHMA87_1	peak135	102.22	3.60702	5757120	IHMA87_05425	5756957	5757376	-	0
IHMA87_1	peak12	96.93	3.638845	548565	IHMA87_00504	548653	548774	+	87
IHMA87_1	peak107	95.84	3.61818	4581367	IHMA87_04294	4580763	4581323	-	45
IHMA87_1	peak52	93.42	3.582535	2108713	IHMA87_01958	2108778	2109011	+	64
IHMA87_1	peak31	92.83	3.576175	1033947	IHMA87_00969	1032698	1034746	+	0
IHMA87_1	peak141	90.95	3.5377	6087286	IHMA87_05718	6087347	6088693	+	60
IHMA87_1	peak18	88.79	3.428415	715335	IHMA87_00674	715377	716012	+	41
IHMA87_1	peak116	86.14	3.46639	5253996	IHMA87_04939	5253521	5254852	-	0
IHMA87_1	peak65	85.51	3.43852	2540950	IHMA87_02425	2539245	2540792	+	159
IHMA87_1	peak79	85.26	3.43251	3406610	IHMA87_03161	3406732	3407703	+	121
IHMA87_1	peak98	85.02	3.438135	4284063	IHMA87_04001	4283434	4284042	-	22
IHMA87_1	peak81	82.88	3.396865	3475347	IHMA87_03219	3474674	3475162	-	186
IHMA87_1	peak24	82.3	3.3930100000000003	853878	IHMA87_00800	853135	853794	-	85
IHMA87_1	peak55	79.98	3.139345	2413517	IHMA87_02278	2412866	2413474	-	44
IHMA87_1	peak111	79.74	3.339335	4738652	IHMA87_04447	4738721	4739158	-	68
IHMA87_1	peak94	77.08	3.286885	4151188	IHMA87_03877	4151221	4152423	+	32
IHMA87_1	peak109	76.13	3.2890050000000004	4666769	IHMA87_04379	4664530	4666728	+	42
IHMA87_1	peak95	75.47	3.266155	4193716	IHMA87_03916	4193900	4195441	-	183
IHMA87_1	peak144	72.34	3.222835	6199463	IHMA87_05812	6198286	6200250	-	0
IHMA87_1	peak27	71.33	3.2047	895490	IHMA87_00838	895714	896277	+	223
IHMA87_1	peak11	71.17	3.191715	511197	IHMA87_00464	511444	512340	-	246
IHMA87_1	peak25	66.78	3.12259	874170	IHMA87_00815	872799	874082	-	89
IHMA87_1	peak103	64.82	3.07531	4507833	IHMA87_04224	4508146	4509144	+	312
IHMA87_1	peak138	64.8	3.05316	5869129	IHMA87_05513	5868158	5869063	-	67
IHMA87_1	peak97	63.84	3.05432	4217548	IHMA87_03941	4217003	4217482	+	67
IHMA87_1	peak126	59.19	2.974135	5342406	IHMA87_05029	5342110	5342421	-	0
IHMA87_1	peak38	59.08	2.9732	1552864	IHMA87_01433	1552570	1555239	-	0
IHMA87_1	peak80	56.09	2.91593	3413178	IHMA87_03167	3412376	3413281	+	0
IHMA87_1	peak43	55.52	2.9015950000000004	1878411	IHMA87_01750	1877366	1878370	-	42
IHMA87_1	peak96	53.86	2.846405	4216879	IHMA87_03941	4217003	4217482	+	123
IHMA87_1	peak2	53.83	2.865695	66001	IHMA87_00049	66545	67798	-	543
IHMA87_1	peak44	51.85	2.825035	1884026	IHMA87_01755	1883673	1883951	+	76
IHMA87_1	peak60	51.77	2.82407	2499548	IHMA87_02381	2499501	2499797	-	0
IHMA87_1	peak85	50.39	2.79036	3609593	IHMA87_03340	3607966	3610023	-	0
IHMA87_2	peak157	48.97	2.7620750000000003	125430	IHMA87_06254	125200	125775	-	0
IHMA87_1	peak115	43.81	2.660515	5172694	IHMA87_04843	5172745	5173581	-	50
IHMA87_1	peak48	43.73	2.653605	1958415	IHMA87_01829	1957409	1958419	+	0
IHMA87_1	peak140	43.42	2.64372	6000888	IHMA87_05636	5999663	6000883	+	6
IHMA87_1	peak56	42.96	2.63612	2414647	IHMA87_02279	2415650	2416015	+	1002
IHMA87_1	peak7	42.36	2.594885	245421	IHMA87_00216	245510	246361	+	88
IHMA87_1	peak131	41.24	2.596685	5535526	IHMA87_05203	5535517	5535919	+	0
IHMA87_1	peak61	40.35	2.5674650000000003	2510007	IHMA87_02394	2509975	2511201	-	0
IHMA87_1	peak13	36.08	2.48979	581204	IHMA87_00541	581264	582175	-	59
