## Supplementary Dataset 1 for "Determination of the Two-Component Systems regulatory network reveals core and accessory regulations across *Pseudomonas aeruginosa* lineages": CS7_PA1157-PA14_49440_ALLpeaks_PA14.tab

chrom	peakID	log(qvalue)	fold_enrichment	summit_position	closest_gene	gene_start	gene_end	strand	distance_to_closest_gene
refseq|NC_008463.1|chromosome	peak170	4029.66	25.671945	6408465	PA14_71900	6408629	6408832	+	163
refseq|NC_008463.1|chromosome	peak112	2770.63	19.7958	4133236	PA14_46450	4131283	4133016	+	221
refseq|NC_008463.1|chromosome	peak93	2720.82	10.03308	3176698	PA14_35720	3176214	3176615	-	84
refseq|NC_008463.1|chromosome	peak108	1892.43	15.333365	3979763	PA14_44680	3979782	3983270	-	18
refseq|NC_008463.1|chromosome	peak127	1891.17	15.330759999999998	4594165	PA14_51720	4594188	4595486	-	22
refseq|NC_008463.1|chromosome	peak63	1825.36	14.536835	2033501	PA14_23410	2033233	2034075	+	0
refseq|NC_008463.1|chromosome	peak3	1718.28	12.554340000000002	141450	PA14_01510	141481	141762	-	30
refseq|NC_008463.1|chromosome	peak111	1716.79	14.388280000000002	4027486	PA14_45150	4026549	4027325	+	162
refseq|NC_008463.1|chromosome	peak139	1690.82	14.123245	5219676	PA14_58570	5217322	5219583	-	94
refseq|NC_008463.1|chromosome	peak82	1562.9	13.536135000000002	2783820	PA14_31970	2784041	2785327	+	220
refseq|NC_008463.1|chromosome	peak122	1555.18	13.497015	4384036	PA14_49340	4384093	4384821	+	56
refseq|NC_008463.1|chromosome	peak129	1515.67	12.5821	4752880	PA14_53590	4752288	4753559	+	0
refseq|NC_008463.1|chromosome	peak54	1489.53	11.303260000000002	1921479	PA14_22080	1922000	1922695	-	520
refseq|NC_008463.1|chromosome	peak1	1412.88	10.797355	64341	PA14_00640	64665	66497	+	323
refseq|NC_008463.1|chromosome	peak68	1379.5	12.49651	2111839	PA14_24310	2111927	2113024	+	87
refseq|NC_008463.1|chromosome	peak120	1356.3	12.359035	4313924	PA14_48530	4314228	4316084	+	303
refseq|NC_008463.1|chromosome	peak27	1245.7	11.35209	956551	PA14_11050	955517	956341	-	211
refseq|NC_008463.1|chromosome	peak107	1185.98	11.362295	3966076	PA14_44560	3966078	3967661	+	1
refseq|NC_008463.1|chromosome	peak124	1165.39	10.449915	4400920	PA14_49480	4399221	4401008	+	0
refseq|NC_008463.1|chromosome	peak70	1080.4	10.723245	2365443	PA14_27220	2364957	2365385	-	59
refseq|NC_008463.1|chromosome	peak79	1074.59	10.68517	2599472	PA14_30030	2599727	2600281	-	254
refseq|NC_008463.1|chromosome	peak86	1068.1	10.579675000000002	2870854	PA14_32830	2870581	2873250	-	0
refseq|NC_008463.1|chromosome	peak172	1041.03	10.47828	6471243	PA14_72650	6471293	6472150	+	49
refseq|NC_008463.1|chromosome	peak50	910.67	9.66012	1858408	PA14_21440	1857908	1858345	+	64
refseq|NC_008463.1|chromosome	peak23	907.78	9.639885	858951	PA14_09970	856435	858843	-	109
refseq|NC_008463.1|chromosome	peak55	906.11	9.531845	1928389	PA14_22110	1927460	1928419	-	0
refseq|NC_008463.1|chromosome	peak92	901.98	9.602935	3160423	PA14_35550	3160432	3160737	-	8
refseq|NC_008463.1|chromosome	peak123	801.92	8.352640000000001	4399552	PA14_49480	4399221	4401008	+	0
refseq|NC_008463.1|chromosome	peak19	727.21	8.249	772971	PA14_09150	773110	774558	+	138
refseq|NC_008463.1|chromosome	peak128	677.89	8.107689999999998	4633517	PA14_52240	4633563	4634900	-	45
refseq|NC_008463.1|chromosome	peak21	668.74	8.04472	813868	PA14_09490	813831	814835	+	0
refseq|NC_008463.1|chromosome	peak109	639.57	7.837885	4006938	PA14_44950	4007119	4008486	+	180
refseq|NC_008463.1|chromosome	peak28	613.6	7.654815	1162461	PA14_13510	1161473	1162426	-	36
refseq|NC_008463.1|chromosome	peak110	603.39	7.580565	4011947	PA14_44990	4011378	4011809	-	139
refseq|NC_008463.1|chromosome	peak48	602.24	7.57334	1816887	PA14_21020	1809617	1816675	-	213
refseq|NC_008463.1|chromosome	peak65	504.82	6.73657	2036496	PA14_23430	2036366	2038018	+	0
refseq|NC_008463.1|chromosome	peak0	484.82	6.366885	53492	PA14_00510	42934	53265	+	228
refseq|NC_008463.1|chromosome	peak52	472.88	6.611980000000001	1874441	PA14_21610	1872900	1874216	+	226
refseq|NC_008463.1|chromosome	peak140	461.44	6.524295	5227605	PA14_58660	5227647	5228483	-	41
refseq|NC_008463.1|chromosome	peak37	455.04	6.47263	1500230	RsmZ	1500284	1500469	+	53
refseq|NC_008463.1|chromosome	peak8	453.94	6.459445	340972	PA14_03790	339852	340823	+	150
refseq|NC_008463.1|chromosome	peak104	451.87	5.878909999999999	3840505	PA14_43100	3835369	3840213	+	293
refseq|NC_008463.1|chromosome	peak46	427.27	6.258045	1767122	PA14_20530	1766195	1766671	+	452
refseq|NC_008463.1|chromosome	peak62	418.58	6.032395	2030677	PA14_23390	2030647	2031909	+	0
refseq|NC_008463.1|chromosome	peak61	388.7	5.76201	2029305	PA14_23380	2029301	2030569	+	0
refseq|NC_008463.1|chromosome	peak4	388.5	5.94698	142020	PA14_01520	141759	141986	-	35
refseq|NC_008463.1|chromosome	peak162	367.39	5.77018	5990174	PA14_67100	5990266	5990703	-	91
refseq|NC_008463.1|chromosome	peak10	366.25	5.760725	486670	PA14_05530	486775	487926	+	104
refseq|NC_008463.1|chromosome	peak74	348.59	5.613015	2463208	PA14_28580	2463228	2463449	+	19
refseq|NC_008463.1|chromosome	peak32	317.97	5.162535	1231188	PA14_14430	1231207	1231584	+	18
refseq|NC_008463.1|chromosome	peak11	287.77	5.08884	558879	PA14_06320	559121	560017	-	241
refseq|NC_008463.1|chromosome	peak25	280.59	5.020525	918366	PA14_10650	917630	918289	-	78
refseq|NC_008463.1|chromosome	peak159	278.6	5.003405	5758508	PA14_64650	5758621	5759124	+	112
refseq|NC_008463.1|chromosome	peak160	274.49	4.64968	5808871	PA14_65180	5808695	5809114	-	0
refseq|NC_008463.1|chromosome	peak147	265.13	4.87012	5354011	PA14_60100	5353510	5354049	-	0
refseq|NC_008463.1|chromosome	peak119	258.15	4.818565	4291865	PA14_48200	4291948	4292745	+	82
refseq|NC_008463.1|chromosome	peak158	241.28	4.66013	5757642	PA14_64620	5756503	5757603	-	40
refseq|NC_008463.1|chromosome	peak71	239.86	4.64634	2407733	PA14_27755	2407091	2407711	+	23
refseq|NC_008463.1|chromosome	peak169	236.02	4.50113	6363743	PA14_71430	6361121	6363562	-	182
refseq|NC_008463.1|chromosome	peak6	234.97	4.54451	278245	PA14_03163	278510	279133	+	264
refseq|NC_008463.1|chromosome	peak20	233.88	4.58875	813315	PA14_09480	812647	813135	-	181
refseq|NC_008463.1|chromosome	peak161	227.36	4.524335	5907392	PA14_66270	5904323	5907271	-	122
refseq|NC_008463.1|chromosome	peak103	226.88	4.5204	3831617	PA14_43070	3831886	3832404	+	268
refseq|NC_008463.1|chromosome	peak15	220.76	4.29101	733503	PA14_08560	731347	732546	+	958
refseq|NC_008463.1|chromosome	peak134	220.0	4.45713	4956754	PA14_55640	4957850	4959079	+	1095
refseq|NC_008463.1|chromosome	peak138	218.8	4.444795	5217562	PA14_58570	5217322	5219583	-	0
refseq|NC_008463.1|chromosome	peak155	209.46	4.333444999999999	5540766	PA14_62100	5541735	5542343	-	968
refseq|NC_008463.1|chromosome	peak171	202.0	4.27592	6425110	PA14_72080	6424984	6425277	+	0
refseq|NC_008463.1|chromosome	peak31	200.83	3.696955	1230596	PA14_14430	1231207	1231584	+	610
refseq|NC_008463.1|chromosome	peak26	200.07	4.258835	936792	PA14_10820	935422	936666	-	127
refseq|NC_008463.1|chromosome	peak146	199.56	4.1264650000000005	5330165	PA14_59840	5330226	5331335	+	60
refseq|NC_008463.1|chromosome	peak168	198.68	4.24131	6317237	PA14_70920	6318229	6319545	-	991
refseq|NC_008463.1|chromosome	peak66	193.75	4.032195	2038588	PA14_23440	2038087	2039199	+	0
refseq|NC_008463.1|chromosome	peak157	186.11	3.787805	5749012	PA14_64520	5748353	5748886	+	127
refseq|NC_008463.1|chromosome	peak5	179.68	4.05162	187659	PA14_02060	187980	188816	+	320
refseq|NC_008463.1|chromosome	peak67	179.51	4.0413	2069921	PA14_23810	2068904	2069914	+	8
refseq|NC_008463.1|chromosome	peak13	177.29	4.026005	630564	PA14_07340	630641	631552	-	76
refseq|NC_008463.1|chromosome	peak91	169.99	3.79458	3110165	PA14_34940	3109722	3110003	+	163
refseq|NC_008463.1|chromosome	peak98	161.7	3.86135	3561924	PA14_39970	3561244	3561732	-	193
refseq|NC_008463.1|chromosome	peak144	158.48	3.779105	5300883	PA14_59550	5299690	5300916	+	0
refseq|NC_008463.1|chromosome	peak87	155.45	3.7917	2874941	PA14_32850	2874987	2876003	-	45
refseq|NC_008463.1|chromosome	peak24	151.94	3.752555	901266	PA14_10440	899938	901194	-	73
refseq|NC_008463.1|chromosome	peak106	141.66	3.638725	3882883	PA14_43620	3882913	3883377	-	29
refseq|NC_008463.1|chromosome	peak47	139.85	3.62271	1774474	PA14_20620	1774674	1775732	+	199
refseq|NC_008463.1|chromosome	peak115	136.91	3.58911	4206988	PA14_47230	4207180	4208721	-	191
refseq|NC_008463.1|chromosome	peak126	136.78	3.385535	4587659	PA14_51610	4587325	4587609	-	51
refseq|NC_008463.1|chromosome	peak163	135.85	3.436845	6077283	PA14_68110	6077376	6077846	+	92
refseq|NC_008463.1|chromosome	peak29	134.71	3.35745	1195708	PA14_13920	1195465	1195623	+	86
refseq|NC_008463.1|chromosome	peak17	129.08	3.4851	759551	PA14_08850	759559	760194	+	7
refseq|NC_008463.1|chromosome	peak12	126.89	3.47332	596762	PA14_06875	596840	596963	+	77
refseq|NC_008463.1|chromosome	peak142	124.73	3.4477050000000005	5263795	PA14_59100	5262925	5264250	+	0
refseq|NC_008463.1|chromosome	peak136	124.73	3.4470400000000003	4994255	PA14_55940	4994409	4994621	+	153
refseq|NC_008463.1|chromosome	peak116	124.46	3.444985	4224793	PA14_47410	4224835	4225284	-	41
refseq|NC_008463.1|chromosome	peak69	120.97	3.40405	2192354	PA14_25060	2191504	2192322	-	33
refseq|NC_008463.1|chromosome	peak97	120.85	3.398065	3512045	PA14_39470	3512076	3512852	+	30
refseq|NC_008463.1|chromosome	peak118	115.42	3.338965	4233954	PA14_47530	4233411	4233890	+	65
refseq|NC_008463.1|chromosome	peak117	114.47	3.3238450000000004	4233289	PA14_47520	4232596	4233189	+	101
refseq|NC_008463.1|chromosome	peak73	113.91	3.309995	2422390	PA14_27990	2422054	2423370	+	0
refseq|NC_008463.1|chromosome	peak35	112.46	3.3005250000000004	1311708	PA14_15480	1311170	1311604	+	105
refseq|NC_008463.1|chromosome	peak89	109.18	3.2605250000000003	3038676	PA14_34150	3037579	3038664	+	13
refseq|NC_008463.1|chromosome	peak22	108.44	3.25145	841325	PA14_09760	840542	841270	-	56
refseq|NC_008463.1|chromosome	peak100	98.11	3.122675	3684255	PA14_41270	3682952	3684238	+	18
refseq|NC_008463.1|chromosome	peak59	97.79	3.119035	1986571	PA14_22890	1985515	1986519	-	53
refseq|NC_008463.1|chromosome	peak130	91.28	3.0333050000000004	4773093	PA14_53830	4773215	4773610	-	121
refseq|NC_008463.1|chromosome	peak84	88.11	2.99101	2864050	PA14_32790	2848568	2864206	+	0
refseq|NC_008463.1|chromosome	peak102	87.35	2.98341	3745433	PA14_41960	3745500	3745688	+	66
refseq|NC_008463.1|chromosome	peak101	84.03	2.934945	3730875	PA14_41800	3730426	3733149	-	0
refseq|NC_008463.1|chromosome	peak94	83.69	2.899075	3181637	PA14_35770	3181532	3182437	-	0
refseq|NC_008463.1|chromosome	peak149	82.25	2.911935	5389073	PA14_60460	5388778	5389089	-	0
refseq|NC_008463.1|chromosome	peak41	81.16	2.87551	1635371	PA14_18960	1634535	1635233	-	139
refseq|NC_008463.1|chromosome	peak96	79.05	2.8670400000000003	3407796	PA14_38200	3408055	3409713	+	258
refseq|NC_008463.1|chromosome	peak88	75.92	2.765415	2910688	PA14_33260	2910054	2910617	-	72
refseq|NC_008463.1|chromosome	peak156	74.17	2.759965	5580515	PA14_62540	5578920	5580356	+	160
refseq|NC_008463.1|chromosome	peak83	73.66	2.65808	2859532	PA14_32790	2848568	2864206	+	0
refseq|NC_008463.1|chromosome	peak137	73.22	2.78952	5042210	PA14_56550	5041241	5042137	-	74
refseq|NC_008463.1|chromosome	peak60	68.23	2.70918	1992201	PA14_22980	1992306	1993568	+	104
refseq|NC_008463.1|chromosome	peak64	66.62	2.592355	2034110	PA14_23410	2033233	2034075	+	36
refseq|NC_008463.1|chromosome	peak135	65.14	2.6718200000000003	4978347	PA14_55760	4977658	4978344	+	4
refseq|NC_008463.1|chromosome	peak80	61.44	2.617465	2616830	PA14_30210	2616936	2617304	+	105
refseq|NC_008463.1|chromosome	peak76	60.01	2.59295	2478111	PA14_28770	2476671	2478314	+	0
refseq|NC_008463.1|chromosome	peak14	59.64	2.59133	667637	PA14_07770	666574	669348	-	0
refseq|NC_008463.1|chromosome	peak145	58.98	2.4838400000000003	5306624	PA14_59630	5305679	5306710	-	0
refseq|NC_008463.1|chromosome	peak49	58.6	2.57358	1857806	PA14_21440	1857908	1858345	+	101
refseq|NC_008463.1|chromosome	peak164	57.54	2.55545	6165067	PA14_69130	6165123	6166469	+	55
refseq|NC_008463.1|chromosome	peak78	55.12	2.518045	2530422	PA14_29240	2530609	2531289	+	186
