## Supplementary Dataset 1 for "Determination of the Two-Component Systems regulatory network reveals core and accessory regulations across *Pseudomonas aeruginosa* lineages": CS7_PA1157_ALLpeaks_PAO1.tab

chrom	peakID	log(qvalue)	fold_enrichment	summit_position	closest_gene	gene_start	gene_end	strand	distance_to_closest_gene
refseq|NC_002516.2|chromosome	peak71	1507.27	19.83987	6135547	PA5446	6135709	6135912	+	161
refseq|NC_002516.2|chromosome	peak39	928.44	17.646715	3456460	PA3081	3456543	3457910	-	82
refseq|NC_002516.2|chromosome	peak10	829.79	16.384555	1057373	PA0973	1057400	1057906	+	26
refseq|NC_002516.2|chromosome	peak11	719.02	14.947855	1264960	PA1165	1264191	1264919	-	42
refseq|NC_002516.2|chromosome	peak44	489.96	11.66247	3672771	PA3279	3671227	3672549	-	223
refseq|NC_002516.2|chromosome	peak31	484.92	10.107615	2843528	PA2522	2842019	2843305	-	224
refseq|NC_002516.2|chromosome	peak43	482.99	9.151955	3540507	PA3156	3540210	3540785	-	0
refseq|NC_002516.2|chromosome	peak60	460.16	10.50567	5055962	PA4514	5053616	5055877	-	86
refseq|NC_002516.2|chromosome	peak17	432.41	10.792595	1617319	PA1490	1617489	1618265	-	169
refseq|NC_002516.2|chromosome	peak21	413.29	10.51696	1677461	PA1538	1675862	1677445	-	17
refseq|NC_002516.2|chromosome	peak73	393.65	10.169655	6198024	PA5506	6198055	6198912	+	30
refseq|NC_002516.2|chromosome	peak20	380.2	7.632384999999999	1664922	PA1527	1661412	1664900	+	23
refseq|NC_002516.2|chromosome	peak45	374.45	9.841755	3688821	PA3295	3688879	3689316	-	57
refseq|NC_002516.2|chromosome	peak41	358.35	7.464915	3533832	PA3149	3532812	3533933	-	0
refseq|NC_002516.2|chromosome	peak12	293.77	8.555055	1324411	PA1221	1322253	1324109	-	303
refseq|NC_002516.2|chromosome	peak47	289.01	8.292864999999999	3772752	PA3360	3771503	3772561	-	192
refseq|NC_002516.2|chromosome	peak23	286.6	7.909140000000001	1803155	PA1656	1803626	1805182	+	470
refseq|NC_002516.2|chromosome	peak32	275.78	8.258009999999999	2982435	PA2636	2981627	2982181	+	255
refseq|NC_002516.2|chromosome	peak54	219.25	7.005705	4663746	PA4168	4663854	4666262	+	107
refseq|NC_002516.2|chromosome	peak42	215.16	5.608395	3534714	PA3150	3533948	3535081	-	0
refseq|NC_002516.2|chromosome	peak37	209.14	6.96583	3203933	PA2850	3203998	3204426	+	64
refseq|NC_002516.2|chromosome	peak19	209.13	7.02296	1637877	PA1507	1636329	1637696	-	182
refseq|NC_002516.2|chromosome	peak56	193.5	6.6692	4713061	PA4209	4712095	4713099	-	0
refseq|NC_002516.2|chromosome	peak57	183.07	6.54457	4753838	PA4236	4752260	4753708	-	131
refseq|NC_002516.2|chromosome	peak50	182.47	6.501975	4363182	PA3895	4363230	4364183	+	47
refseq|NC_002516.2|chromosome	peak51	179.37	6.463675	4591050	PA4108	4591187	4592431	+	136
refseq|NC_002516.2|chromosome	peak9	165.61	6.162710000000001	1018029	PA0930	1016657	1017994	+	36
refseq|NC_002516.2|chromosome	peak61	156.38	5.983124999999999	5063897	PA4521	5063941	5064777	-	43
refseq|NC_002516.2|chromosome	peak0	144.89	4.48243	66013	PA0051	66303	68135	+	289
refseq|NC_002516.2|chromosome	peak18	137.41	5.517385000000001	1632862	PA1503	1633006	1633437	+	143
refseq|NC_002516.2|chromosome	peak1	118.78	4.297245	143541	PA0124	143567	143848	-	25
refseq|NC_002516.2|chromosome	peak65	111.21	4.96638	5487094	PA4890	5486356	5486985	+	110
refseq|NC_002516.2|chromosome	peak34	89.48	4.512035000000001	3110758	PA2749	3110901	3111614	+	142
refseq|NC_002516.2|chromosome	peak36	77.73	4.23784	3166527	PA2813	3166547	3167167	-	19
refseq|NC_002516.2|chromosome	peak52	75.83	4.183325	4609479	PA4121	4609567	4610226	+	87
refseq|NC_002516.2|chromosome	peak72	73.18	4.10067	6152197	PA5462	6152064	6152357	+	0
refseq|NC_002516.2|chromosome	peak3	68.9	4.01344	188809	PA0165	189120	189956	+	310
refseq|NC_002516.2|chromosome	peak4	65.47	3.84376	213465	PA0186	212340	213401	+	65
refseq|NC_002516.2|chromosome	peak28	63.2	3.860225	2472400	PA2246	2472442	2472903	-	41
refseq|NC_002516.2|chromosome	peak27	56.57	3.25425	2451408	PA2229	2451707	2452426	+	298
refseq|NC_002516.2|chromosome	peak68	55.76	3.64569	5718788	PA5079	5718882	5719319	-	93
refseq|NC_002516.2|chromosome	peak46	54.32	3.5008800000000004	3730330	PA3327	3730557	3737615	+	226
refseq|NC_002516.2|chromosome	peak6	54.14	3.568365	471928	PA0425	472024	473175	+	95
refseq|NC_002516.2|chromosome	peak66	52.14	3.25628	5537506	PA4935	5537319	5537738	-	0
refseq|NC_002516.2|chromosome	peak2	52.11	3.54491	144099	PA0125	143845	144072	-	28
refseq|NC_002516.2|chromosome	peak13	44.21	3.31377	1342717	PA1240	1341851	1342648	-	70
refseq|NC_002516.2|chromosome	peak38	38.37	3.122405	3377005	PA3015	3377035	3377853	+	29
refseq|NC_002516.2|chromosome	peak14	32.74	2.93929	1400633	PA1289	1400711	1401190	-	77
