## Supplementary Dataset 1 for "Determination of the Two-Component Systems regulatory network reveals core and accessory regulations across *Pseudomonas aeruginosa* lineages": CS8_PhoP-IHMA87_04038_ALLpeaks_IHMA.tab

chrom	peakID	log(qvalue)	fold_enrichment	summit_position	closest_gene	gene_start	gene_end	strand	distance_to_closest_gene
IHMA87_1	peak77	127177.72	712.0861199999999	4161154	IHMA87_03887	4160607	4161062	-	93
IHMA87_1	peak78	118418.88	688.845855	4323570	IHMA87_04039	4322889	4323491	-	80
IHMA87_1	peak81	60048.52	387.04935	4445484	IHMA87_04159	4445576	4445818	+	91
IHMA87_1	peak80	2774.97	36.464405	4399948	IHMA87_04114	4398860	4400023	-	0
IHMA87_1	peak94	794.43	15.159465	5097704	IHMA87_04778	5096759	5097568	-	137
IHMA87_1	peak87	680.03	13.105375	4605273	IHMA87_04317	4604853	4605212	-	62
IHMA87_1	peak9	587.5	12.486545	634733	IHMA87_00585	634485	635795	-	0
IHMA87_1	peak18	394.68	8.924775	901915	IHMA87_00842	900711	903740	+	0
IHMA87_1	peak117	357.84	8.953315	5859928	IHMA87_05506	5858388	5861744	+	0
IHMA87_1	peak32	237.7	7.0586	1550734	IHMA87_01430	1550646	1550903	-	0
IHMA87_1	peak60	231.86	7.090070000000001	3122399	IHMA87_02898	3121754	3122434	+	0
IHMA87_1	peak52	213.97	6.705005	2549524	IHMA87_02431	2548489	2551074	-	0
IHMA87_1	peak36	188.52	6.35764	1883031	IHMA87_01754	1882185	1883633	+	0
IHMA87_1	peak58	188.09	6.345314999999999	2947169	IHMA87_02754	2934782	2947192	+	0
IHMA87_1	peak121	184.43	6.481629999999999	6118099	IHMA87_05747	6117610	6118686	-	0
IHMA87_1	peak34	168.77	5.673565	1690551	IHMA87_01558	1690523	1691359	+	0
IHMA87_1	peak68	161.94	5.551245	3712167	IHMA87_03455	3711392	3712468	+	0
IHMA87_1	peak107	159.08	5.8699200000000005	5308251	IHMA87_04996	5307421	5308683	+	0
IHMA87_1	peak122	155.5	5.3065750000000005	6155534	IHMA87_05781	6154430	6156556	-	0
IHMA87_1	peak92	154.41	5.762275000000001	4948295	IHMA87_04628	4947985	4948362	-	0
IHMA87_1	peak88	137.58	5.42407	4719275	IHMA87_04424	4718971	4719684	-	0
IHMA87_1	peak50	131.45	5.126099999999999	2513122	IHMA87_02397	2512602	2513528	-	0
IHMA87_2	peak134	117.46	5.11796	33723	IHMA87_06151	32102	33976	-	0
IHMA87_1	peak65	117.14	5.16153	3596642	IHMA87_03326	3594966	3597362	-	0
IHMA87_1	peak5	116.71	5.200335000000001	389316	IHMA87_00353	388491	389498	+	0
IHMA87_1	peak47	107.73	4.93293	2461415	IHMA87_02345	2461259	2461453	+	0
IHMA87_1	peak118	96.31	4.45288	5973693	IHMA87_05606	5973510	5973929	-	0
IHMA87_1	peak110	85.61	4.146225	5333563	IHMA87_05021	5332747	5335578	-	0
IHMA87_1	peak2	84.06	4.295095	307120	IHMA87_00274	307256	307435	-	135
IHMA87_1	peak31	81.22	4.064735000000001	1431732	IHMA87_01322	1431568	1432074	+	0
IHMA87_1	peak89	78.28	3.862825	4775628	IHMA87_04476	4774711	4777110	+	0
IHMA87_1	peak16	72.81	4.025835000000001	849450	IHMA87_00796	849430	849822	-	0
IHMA87_1	peak17	70.36	3.96495	896545	IHMA87_00839	896303	897049	+	0
IHMA87_1	peak41	64.93	3.79945	1932315	IHMA87_01800	1932324	1933520	-	8
