## Supplementary Dataset 1 for "Determination of the Two-Component Systems regulatory network reveals core and accessory regulations across *Pseudomonas aeruginosa* lineages": CS8_PhoP-PA14_49180_ALLpeaks_PA14.tab

chrom	peakID	log(qvalue)	fold_enrichment	summit_position	closest_gene	gene_start	gene_end	strand	distance_to_closest_gene
refseq|NC_008463.1|chromosome	peak81	220520.41	594.982175	4177569	PA14_46900	4177014	4177472	-	98
refseq|NC_008463.1|chromosome	peak35	202862.31	554.47458	1578338	PA14_18370	1577121	1578269	-	70
refseq|NC_008463.1|chromosome	peak83	170577.16	479.08798	4372092	PA14_49200	4371405	4372007	-	86
refseq|NC_008463.1|chromosome	peak87	104970.8	319.461165	4508757	PA14_50750	4508849	4509091	+	91
refseq|NC_008463.1|chromosome	peak92	4423.15	25.89672	4606921	PA14_51880	4606220	4607551	+	0
refseq|NC_008463.1|chromosome	peak95	3021.11	20.927625	4644761	PA14_52340	4644338	4644697	-	65
refseq|NC_008463.1|chromosome	peak106	2420.81	17.97699	5152617	PA14_57880	5151673	5152482	-	136
refseq|NC_008463.1|chromosome	peak28	1373.44	11.84854	1096261	PA14_12780	1095964	1096593	-	0
refseq|NC_008463.1|chromosome	peak66	776.19	5.295895	3176057	PA14_35710	3175803	3176147	-	0
refseq|NC_008463.1|chromosome	peak133	751.39	8.57171	5922471	PA14_66400	5920919	5924275	+	0
refseq|NC_008463.1|chromosome	peak45	738.42	8.181445	1933680	PA14_22140	1933020	1933820	-	0
refseq|NC_008463.1|chromosome	peak79	713.85	8.335709999999999	4083128	PA14_45930	4082311	4084263	+	0
refseq|NC_008463.1|chromosome	peak96	434.33	6.270295000000001	4743584	PA14_53500	4743296	4744009	-	0
refseq|NC_008463.1|chromosome	peak13	296.9	5.16861	435107	PA14_04920	434298	435305	+	0
refseq|NC_008463.1|chromosome	peak47	268.51	4.906504999999999	1991204	PA14_22960	1990360	1991781	+	0
refseq|NC_008463.1|chromosome	peak103	262.83	4.859885	5018338	PA14_56200	5018035	5018418	-	0
refseq|NC_008463.1|chromosome	peak105	250.86	4.746065	5061106	PA14_56810	5060979	5061551	-	0
refseq|NC_008463.1|chromosome	peak33	220.23	4.454185	1473173	PA14_17170	1472999	1473505	+	0
refseq|NC_008463.1|chromosome	peak112	219.46	4.441775	5256812	PA14_58990	5256118	5257464	+	0
refseq|NC_008463.1|chromosome	peak73	183.02	4.001025	3677680	PA14_41220	3676054	3678450	-	0
refseq|NC_008463.1|chromosome	peak134	178.75	4.03457	6049727	PA14_67750	6049553	6049972	-	0
refseq|NC_008463.1|chromosome	peak49	178.23	3.323015	2044339	PA14_23500	2044344	2045540	-	4
refseq|NC_008463.1|chromosome	peak62	170.95	3.939945	2777607	PA14_31900	2776460	2779570	+	0
refseq|NC_008463.1|chromosome	peak55	164.32	3.86023	2469904	PA14_28670	2469754	2469948	+	0
refseq|NC_008463.1|chromosome	peak97	163.33	3.781245	4810666	PA14_54210	4809758	4812157	+	0
refseq|NC_008463.1|chromosome	peak8	152.67	3.73333	348557	PA14_03860	347204	348580	-	0
refseq|NC_008463.1|chromosome	peak75	151.97	3.608305	3743631	PA14_41920	3742858	3743934	+	0
refseq|NC_008463.1|chromosome	peak39	146.4	3.662475	1900351	PA14_21870	1900319	1902124	-	0
refseq|NC_008463.1|chromosome	peak140	127.97	3.46232	6411536	PA14_71930	6411145	6412527	-	0
refseq|NC_008463.1|chromosome	peak64	121.32	3.40963	3010979	PA14_33890	3011096	3011566	+	116
refseq|NC_008463.1|chromosome	peak24	120.76	3.3923050000000003	913946	PA14_10610	913925	914317	-	0
refseq|NC_008463.1|chromosome	peak60	117.66	3.34011	2744211	PA14_31560	2743301	2744233	-	0
refseq|NC_008463.1|chromosome	peak127	114.69	2.548145	5461638	PA14_61200	5458870	5464854	-	0
refseq|NC_008463.1|chromosome	peak19	108.2	3.229725	741710	PA14_08680	741311	742504	+	0
refseq|NC_008463.1|chromosome	peak57	106.34	3.17827	2616010	PA14_30190	2615108	2616364	+	0
refseq|NC_008463.1|chromosome	peak76	105.43	3.21505	3813854	PA14_42900	3812214	3815741	-	0
refseq|NC_008463.1|chromosome	peak72	104.46	3.18872	3646077	PA14_40880	3645827	3646897	+	0
refseq|NC_008463.1|chromosome	peak124	104.28	3.189085	5380229	PA14_60370	5379415	5382246	-	0
refseq|NC_008463.1|chromosome	peak21	91.88	2.97615	758216	PA14_08830	757816	759009	+	0
refseq|NC_008463.1|chromosome	peak143	86.91	2.976995	6491343	PA14_72890	6491340	6492074	+	0
refseq|NC_008463.1|chromosome	peak71	85.83	2.95934	3536535	PA14_39690	3535976	3538003	+	0
refseq|NC_008463.1|chromosome	peak4	84.74	2.95305	281954	PA14_03190	280973	282415	-	0
refseq|NC_008463.1|chromosome	peak50	82.41	2.911905	2090440	PA14_24070	2089662	2090663	+	0
refseq|NC_008463.1|chromosome	peak132	78.26	2.85095	5889925	PA14_66120	5889976	5890932	-	50
refseq|NC_008463.1|chromosome	peak63	77.1	2.810775	2851423	PA14_32790	2848568	2864206	+	0
refseq|NC_008463.1|chromosome	peak7	73.01	2.718975	314599	PA14_03430	313663	315114	+	0
refseq|NC_008463.1|chromosome	peak116	71.83	2.647555	5307466	PA14_59640	5307321	5308010	+	0
refseq|NC_008463.1|chromosome	peak99	65.65	2.525175	4884139	PA14_54980	4882923	4884677	-	0
refseq|NC_008463.1|chromosome	peak141	65.64	2.68385	6442250	PA14_72320	6441760	6442989	-	0
refseq|NC_008463.1|chromosome	peak93	65.06	2.674065	4617966	PA14_52040	4617733	4618794	+	0
refseq|NC_008463.1|chromosome	peak126	63.87	2.51464	5460208	PA14_61200	5458870	5464854	-	0
refseq|NC_008463.1|chromosome	peak61	63.22	2.56165	2746405	PA14_31610	2745827	2746870	-	0
refseq|NC_008463.1|chromosome	peak51	60.98	2.59431	2111008	PA14_24300	2110380	2111747	+	0
refseq|NC_008463.1|chromosome	peak3	58.86	2.576205	249878	PA14_02810	248614	249912	+	0
refseq|NC_008463.1|chromosome	peak139	57.78	2.48779	6325304	PA14_70980	6324563	6326113	+	0
refseq|NC_008463.1|chromosome	peak14	56.15	2.393295	576307	PA14_06600	574888	576693	+	0
refseq|NC_008463.1|chromosome	peak104	54.91	2.49006	5057363	PA14_56780	5057249	5057830	+	0
refseq|NC_008463.1|chromosome	peak11	54.71	2.486885	397841	PA14_04440	397086	397889	+	0
refseq|NC_008463.1|chromosome	peak69	53.56	2.471145	3511849	PA14_39460	3510492	3511631	+	219
refseq|NC_008463.1|chromosome	peak59	53.47	2.47942	2733420	PA14_31440	2733563	2734105	+	142
refseq|NC_008463.1|chromosome	peak27	53.23	2.49471	1035759	PA14_11980	1035752	1036609	+	0
refseq|NC_008463.1|chromosome	peak137	53.05	2.48001	6196051	PA14_69480	6195509	6196585	-	0
refseq|NC_008463.1|chromosome	peak122	52.97	2.48588	5367267	PA14_60250	5365845	5367437	+	0
refseq|NC_008463.1|chromosome	peak136	50.63	2.407	6117180	PA14_68580	6116678	6118219	-	0
refseq|NC_008463.1|chromosome	peak82	46.73	2.347785	4346003	PA14_48880	4345187	4346203	-	0
refseq|NC_008463.1|chromosome	peak111	46.38	2.294415	5249478	PA14_58900	5246954	5251207	+	0
refseq|NC_008463.1|chromosome	peak40	45.76	2.236785	1904032	PA14_21880	1902163	1904259	-	0
refseq|NC_008463.1|chromosome	peak30	43.78	2.29784	1362679	PA14_16000	1362646	1362996	+	0
refseq|NC_008463.1|chromosome	peak130	43.72	2.331205	5574438	PA14_62490	5574317	5574763	+	0
refseq|NC_008463.1|chromosome	peak12	43.62	2.334415	424352	PA14_04810	424253	425683	-	0
refseq|NC_008463.1|chromosome	peak16	43.37	2.281915	639974	PA14_07450	638737	639858	-	117
refseq|NC_008463.1|chromosome	peak113	43.36	2.22557	5275167	PA14_59220	5275324	5276820	+	156
refseq|NC_008463.1|chromosome	peak107	42.0	2.311065	5161514	PA14_58000	5161030	5161641	-	0
refseq|NC_008463.1|chromosome	peak1	41.35	2.298655	176826	PA14_01940	176167	177318	+	0
refseq|NC_008463.1|chromosome	peak52	41.31	2.27321	2240947	PA14_25620	2240409	2240945	+	3
refseq|NC_008463.1|chromosome	peak29	41.26	2.240255	1219490	PA14_14290	1219367	1219978	+	0
refseq|NC_008463.1|chromosome	peak32	41.0	2.293775	1465716	PA14_17080	1465051	1465788	+	0
refseq|NC_008463.1|chromosome	peak94	39.61	2.20339	4643989	PA14_52330	4644009	4644323	+	19
refseq|NC_008463.1|chromosome	peak131	39.51	2.2267	5705750	PA14_64030	5705308	5706378	-	0
refseq|NC_008463.1|chromosome	peak65	37.44	2.210205	3029426	PA14_34070	3029164	3029709	-	0
refseq|NC_008463.1|chromosome	peak0	36.86	2.2140949999999995	5149	PA14_00050	4275	6695	+	0
refseq|NC_008463.1|chromosome	peak36	36.83	2.205045	1582625	PA14_18450	1582212	1583774	-	0
refseq|NC_008463.1|chromosome	peak142	35.83	2.193735	6451608	PA14_72420	6450947	6452962	-	0
refseq|NC_008463.1|chromosome	peak2	35.7	2.1906350000000003	195130	PA14_02150	193617	195608	-	0
refseq|NC_008463.1|chromosome	peak15	34.03	2.164995	634824	PA14_07420	634164	634778	-	47
refseq|NC_008463.1|chromosome	peak90	33.37	2.093825	4573343	PA14_51450	4572629	4575148	-	0
refseq|NC_008463.1|chromosome	peak5	32.8	2.140795	298966	PA14_03300	298872	299717	+	0
refseq|NC_008463.1|chromosome	peak31	32.37	2.12595	1376037	PA14_16160	1375985	1376626	+	0
refseq|NC_008463.1|chromosome	peak22	32.35	2.09139	760502	PA14_08860	760208	760810	+	0
refseq|NC_008463.1|chromosome	peak54	32.08	2.097085	2278960	PA14_26090	2278687	2279646	-	0
refseq|NC_008463.1|chromosome	peak68	31.84	2.06829	3203732	PA14_35990	3202508	3203704	-	29
refseq|NC_008463.1|chromosome	peak89	30.03	2.081675	4551801	PA14_51220	4551643	4552635	-	0
refseq|NC_008463.1|chromosome	peak91	29.35	2.031635	4586677	PA14_51600	4586665	4587288	-	0
refseq|NC_008463.1|chromosome	peak44	28.55	2.05022	1931914	PA14_22130	1931382	1932050	-	0
refseq|NC_008463.1|chromosome	peak34	28.29	2.05241	1507137	PA14_17550	1506934	1508004	-	0
refseq|NC_008463.1|chromosome	peak138	28.07	2.045375	6231158	PA14_69870	6230422	6231471	-	0
refseq|NC_008463.1|chromosome	peak86	28.02	2.03127	4476088	PA14_50360	4475714	4477765	-	0
refseq|NC_008463.1|chromosome	peak23	27.94	2.022905	771727	PA14_09115	771395	772396	+	0
refseq|NC_008463.1|chromosome	peak129	27.62	1.9957	5546237	PA14_62160	5545940	5547664	-	0
refseq|NC_008463.1|chromosome	peak110	27.17	2.03044	5235590	PA14_58750	5234279	5235982	+	0
refseq|NC_008463.1|chromosome	peak108	26.57	2.016705	5192803	PA14_58320	5192561	5193829	-	0
refseq|NC_008463.1|chromosome	peak43	26.39	1.975055	1931096	PA14_22120	1929042	1931366	-	0
refseq|NC_008463.1|chromosome	peak84	26.25	2.01582	4405102	PA14_49520	4403159	4405534	-	0
refseq|NC_008463.1|chromosome	peak38	25.52	1.996165	1786506	PA14_20760	1786415	1787239	+	0
refseq|NC_008463.1|chromosome	peak17	25.43	1.982355	657002	PA14_07650	656629	658182	-	0
refseq|NC_008463.1|chromosome	peak128	25.03	1.968095	5475293	PA14_61320	5474607	5475221	-	73
refseq|NC_008463.1|chromosome	peak25	24.1	1.96517	960109	PA14_11080	958480	961014	+	0
