## Supplementary Dataset 1 for "Determination of the Two-Component Systems regulatory network reveals core and accessory regulations across *Pseudomonas aeruginosa* lineages": CS8_PhoP-PA1179_ALLpeaks_PAO1.tab

chrom	peakID	log(qvalue)	fold_enrichment	summit_position	closest_gene	gene_start	gene_end	strand	distance_to_closest_gene
refseq|NC_002516.2|chromosome	peak49	100585.88	310.61168	1457075	PA1343	1457175	1457633	+	99
refseq|NC_002516.2|chromosome	peak47	89757.14	282.735375	1276919	PA1178	1277006	1277608	+	86
refseq|NC_002516.2|chromosome	peak134	75466.02	245.133865	3979783	PA3552	3979860	3981008	+	76
refseq|NC_002516.2|chromosome	peak43	45096.97	161.04688	1141161	PA1052a	1140838	1141080	-	82
refseq|NC_002516.2|chromosome	peak30	2867.54	20.383965	1006792	PA0921	1006860	1007219	+	67
refseq|NC_002516.2|chromosome	peak166	2219.75	15.806250000000002	4989028	PA4456	4988082	4988891	-	138
refseq|NC_002516.2|chromosome	peak57	1394.57	12.60189	1561090	PA1433	1559966	1561918	-	0
refseq|NC_002516.2|chromosome	peak149	1357.14	11.55054	4428743	PA3948	4428412	4429041	+	0
refseq|NC_002516.2|chromosome	peak186	848.91	9.241725	5651067	PA5022	5649522	5652878	+	0
refseq|NC_002516.2|chromosome	peak14	789.9	8.921455	420397	PA0375	419562	420569	+	0
refseq|NC_002516.2|chromosome	peak123	679.01	8.132439999999999	3582785	PA3191	3582171	3583592	-	0
refseq|NC_002516.2|chromosome	peak122	657.89	7.003325	3546386	PA3160	3545881	3546927	-	0
refseq|NC_002516.2|chromosome	peak52	651.21	6.31203	1487727	PA1372	1486960	1489095	-	0
refseq|NC_002516.2|chromosome	peak29	449.49	6.46212	908014	PA0833	907594	908307	+	0
refseq|NC_002516.2|chromosome	peak162	412.88	6.188305	4854902	PA4326	4854595	4854978	-	0
refseq|NC_002516.2|chromosome	peak125	307.34	5.30501	3646906	PA3258	3645099	3646904	+	3
refseq|NC_002516.2|chromosome	peak180	305.48	5.24527	5318951	PA4735	5318575	5321841	+	0
refseq|NC_002516.2|chromosome	peak3	289.53	5.152015	196251	PA0172	194757	196748	-	0
refseq|NC_002516.2|chromosome	peak94	277.76	5.04877	2849741	PA2526	2847776	2850886	-	0
refseq|NC_002516.2|chromosome	peak164	260.7	4.85707	4897552	PA4369	4897427	4897999	-	0
refseq|NC_002516.2|chromosome	peak136	245.75	4.705665	4084842	PA3647	4084505	4085011	-	0
refseq|NC_002516.2|chromosome	peak64	244.97	4.644645000000001	1891042	PA1750	1890739	1891815	-	0
refseq|NC_002516.2|chromosome	peak189	235.77	4.630905	5777582	PA5130	5777390	5777809	-	0
refseq|NC_002516.2|chromosome	peak105	226.3	4.25351	3104067	PA2742	3104023	3104217	-	0
refseq|NC_002516.2|chromosome	peak132	220.8	4.2520050000000005	3914138	PA3497	3914117	3915337	-	0
refseq|NC_002516.2|chromosome	peak63	210.83	4.41847	1820959	PA1669	1819074	1822601	+	0
refseq|NC_002516.2|chromosome	peak154	188.56	4.16637	4613914	PA4125	4613539	4613931	+	0
refseq|NC_002516.2|chromosome	peak27	186.94	4.16631	847272	PA0779	845793	848192	-	0
refseq|NC_002516.2|chromosome	peak66	184.91	3.60757	1956970	PA1803	1956227	1958623	+	0
refseq|NC_002516.2|chromosome	peak198	179.59	4.084125	6138615	PA5449	6138225	6139607	-	0
refseq|NC_002516.2|chromosome	peak9	166.86	3.791005	334424	PA0296	333079	334455	-	0
refseq|NC_002516.2|chromosome	peak119	159.34	3.30413	3540291	PA3156	3540210	3540785	-	0
refseq|NC_002516.2|chromosome	peak173	138.02	3.63529	5107764	PA4560	5106951	5109782	-	0
refseq|NC_002516.2|chromosome	peak96	137.01	3.604755	2883172	PA2551	2883157	2884089	+	0
refseq|NC_002516.2|chromosome	peak70	134.93	3.599635	2095798	PA1920	2094329	2096356	-	0
refseq|NC_002516.2|chromosome	peak68	133.08	3.540685	1988599	PA1829	1987781	1988851	-	0
refseq|NC_002516.2|chromosome	peak170	125.55	3.47598	5071057	PA4526	5069763	5071463	+	0
refseq|NC_002516.2|chromosome	peak83	118.38	3.38846	2632816	PA2379	2632228	2632698	-	119
refseq|NC_002516.2|chromosome	peak114	116.14	3.375635	3457236	PA3081	3456543	3457910	-	0
refseq|NC_002516.2|chromosome	peak34	113.4	3.00978	1044604	PA0958	1043983	1045314	-	0
refseq|NC_002516.2|chromosome	peak171	96.81	3.019285	5084963	PA4541	5082443	5086696	+	0
refseq|NC_002516.2|chromosome	peak33	95.75	3.110955	1033583	PA0945	1032763	1033824	-	0
refseq|NC_002516.2|chromosome	peak121	93.99	2.75483	3542648	PA3157	3540782	3542671	-	0
refseq|NC_002516.2|chromosome	peak0	90.86	2.95255	5008	PA0004	4275	6695	+	0
refseq|NC_002516.2|chromosome	peak196	90.23	3.028245	6052389	PA5375	6051644	6053194	+	0
refseq|NC_002516.2|chromosome	peak17	90.14	2.9532300000000005	530150	PA0470	530029	532437	-	0
refseq|NC_002516.2|chromosome	peak7	86.54	2.97961	300461	PA0265	299522	300973	+	0
refseq|NC_002516.2|chromosome	peak163	85.16	2.97791	4893811	PA4366	4893697	4894278	+	0
refseq|NC_002516.2|chromosome	peak18	84.46	2.933705	566299	PA0506	564914	566719	+	0
refseq|NC_002516.2|chromosome	peak95	82.54	2.94305	2880988	PA2549	2880520	2881563	+	0
refseq|NC_002516.2|chromosome	peak71	79.35	2.8189900000000003	2118983	PA1938	2118926	2119747	+	0
refseq|NC_002516.2|chromosome	peak184	77.29	2.8184050000000003	5618532	PA5001	5618579	5619535	-	46
refseq|NC_002516.2|chromosome	peak201	73.05	2.79969	6178704	PA5487	6178036	6180051	-	0
refseq|NC_002516.2|chromosome	peak168	72.6	2.780565	4997934	PA4468	4997439	4998050	-	0
refseq|NC_002516.2|chromosome	peak200	68.4	2.72575	6169357	PA5478	6168842	6170071	-	0
refseq|NC_002516.2|chromosome	peak108	67.16	2.669945	3290408	PA2934	3289715	3290674	+	0
refseq|NC_002516.2|chromosome	peak137	66.98	2.685715	4092289	PA3654	4092231	4092968	-	0
refseq|NC_002516.2|chromosome	peak100	65.9	2.681075	2965885	PA2623	2965546	2966802	-	0
refseq|NC_002516.2|chromosome	peak6	64.7	2.420135	290524	PA0259	289562	291004	-	0
refseq|NC_002516.2|chromosome	peak181	64.43	2.67491	5435104	PA4842	5434656	5435726	-	0
refseq|NC_002516.2|chromosome	peak31	63.57	2.555845	1007532	PA0922	1007234	1007548	-	0
refseq|NC_002516.2|chromosome	peak150	63.14	2.5476849999999995	4490488	PA4009	4489641	4490498	-	0
refseq|NC_002516.2|chromosome	peak104	62.17	2.46577	3090699	PA2732	3090221	3093661	-	0
refseq|NC_002516.2|chromosome	peak116	62.12	2.50157	3523946	PA3139	3522748	3523944	+	3
refseq|NC_002516.2|chromosome	peak2	61.54	2.643735	177956	PA0156	177307	178458	+	0
refseq|NC_002516.2|chromosome	peak145	60.87	2.571245	4306139	PA3844	4305645	4306256	-	0
refseq|NC_002516.2|chromosome	peak89	60.73	2.38607	2766419	PA2462	2761921	2778804	-	0
refseq|NC_002516.2|chromosome	peak28	59.1	2.59589	897711	PA0821	897335	898423	-	0
refseq|NC_002516.2|chromosome	peak195	59.0	2.591915	5957956	PA5292	5957208	5958257	-	0
refseq|NC_002516.2|chromosome	peak199	58.43	2.5984800000000003	6163275	PA5473	6162221	6163969	+	0
refseq|NC_002516.2|chromosome	peak142	57.65	2.5735400000000004	4195322	PA3742	4195008	4195358	-	0
refseq|NC_002516.2|chromosome	peak191	57.53	2.529195	5844974	PA5192	5844468	5846009	-	0
refseq|NC_002516.2|chromosome	peak111	56.43	2.54754	3328399	PA2971	3328399	3328935	-	0
refseq|NC_002516.2|chromosome	peak12	55.7	2.527825	383679	PA0340	382914	383717	+	0
refseq|NC_002516.2|chromosome	peak161	52.6	2.465895	4785102	PA4277	4784316	4785509	-	0
refseq|NC_002516.2|chromosome	peak35	52.34	2.32604	1061941	PA0978	1061207	1062034	-	0
refseq|NC_002516.2|chromosome	peak135	51.33	2.4056	4080438	PA3642	4080440	4081045	-	1
refseq|NC_002516.2|chromosome	peak87	50.44	2.273985	2756412	PA2455	2755725	2756252	+	161
refseq|NC_002516.2|chromosome	peak102	50.35	2.439765	3041721	PA2688	3040242	3042482	+	0
refseq|NC_002516.2|chromosome	peak107	48.95	2.42246	3252658	PA2897	3251651	3253090	-	0
refseq|NC_002516.2|chromosome	peak5	48.33	2.4128800000000004	259727	PA0229	258463	259761	+	0
refseq|NC_002516.2|chromosome	peak97	48.02	2.41234	2893991	PA2559a	2894147	2894377	+	155
refseq|NC_002516.2|chromosome	peak129	47.34	2.38266	3760731	PA3348	3759996	3760820	-	0
refseq|NC_002516.2|chromosome	peak172	46.82	2.402195	5094793	PA4546	5093378	5094970	+	0
refseq|NC_002516.2|chromosome	peak54	46.77	2.255005	1502465	PA1383	1501611	1503416	+	0
refseq|NC_002516.2|chromosome	peak124	46.06	2.29314	3643186	PA3257	3642964	3645060	+	0
refseq|NC_002516.2|chromosome	peak81	45.11	2.274975	2615171	PA2365	2614893	2615438	+	0
refseq|NC_002516.2|chromosome	peak40	43.55	2.3265450000000003	1098113	PA1014	1097296	1098288	+	0
refseq|NC_002516.2|chromosome	peak113	42.53	2.32055	3384112	PA3021	3383948	3384334	+	0
refseq|NC_002516.2|chromosome	peak60	42.5	2.294375	1661050	PA1526	1660727	1661386	+	0
refseq|NC_002516.2|chromosome	peak45	42.14	2.32555	1173822	PA1086	1172163	1174214	+	0
refseq|NC_002516.2|chromosome	peak147	41.69	2.309365	4355143	PA3888	4354544	4355266	+	0
refseq|NC_002516.2|chromosome	peak80	41.29	2.2833300000000003	2534029	PA2302	2532669	2539043	-	0
refseq|NC_002516.2|chromosome	peak169	41.22	2.2456050000000003	5029261	PA4494	5028980	5030248	-	0
refseq|NC_002516.2|chromosome	peak59	41.16	2.29766	1595730	PA1466	1595032	1595718	-	13
refseq|NC_002516.2|chromosome	peak10	39.53	2.226255	338768	PA0300	338437	339540	+	0
refseq|NC_002516.2|chromosome	peak112	39.1	2.15488	3357924	PA3000	3357758	3359167	-	0
refseq|NC_002516.2|chromosome	peak152	38.32	2.25569	4562883	PA4082	4561540	4564596	-	0
refseq|NC_002516.2|chromosome	peak77	38.18	2.15128	2317304	PA2105	2316708	2317403	+	0
refseq|NC_002516.2|chromosome	peak176	37.55	2.23514	5203325	PA4634	5202628	5203242	-	84
refseq|NC_002516.2|chromosome	peak13	37.28	2.210705	409612	PA0366	409504	410934	-	0
refseq|NC_002516.2|chromosome	peak133	36.63	2.2061650000000004	3975514	PA3548	3974359	3975921	+	0
refseq|NC_002516.2|chromosome	peak19	35.36	2.190985	624846	PA0571	624189	624803	-	44
refseq|NC_002516.2|chromosome	peak46	35.26	2.055015	1183110	PA1092	1183058	1184524	+	0
refseq|NC_002516.2|chromosome	peak193	34.71	2.173175	5923831	PA5262	5923295	5924371	-	0
refseq|NC_002516.2|chromosome	peak76	34.69	2.044295	2313207	PA2101	2312899	2313789	+	0
refseq|NC_002516.2|chromosome	peak62	34.69	2.190675	1807016	PA1658	1805753	1807228	+	0
refseq|NC_002516.2|chromosome	peak82	33.67	2.168345	2616681	PA2366	2615461	2616945	+	0
refseq|NC_002516.2|chromosome	peak179	33.36	2.0739850000000004	5302512	PA4723	5302386	5302832	+	0
refseq|NC_002516.2|chromosome	peak178	32.73	2.00422	5274291	PA4696	5274008	5275732	-	0
refseq|NC_002516.2|chromosome	peak185	32.58	2.139895	5627193	PA5008	5627131	5627865	-	0
refseq|NC_002516.2|chromosome	peak42	32.06	2.11386	1126430	PA1040	1126341	1126838	-	0
refseq|NC_002516.2|chromosome	peak109	31.64	2.11915	3325133	PA2966	3324947	3325183	-	0
refseq|NC_002516.2|chromosome	peak126	30.8	2.014735	3697037	PA3299	3695511	3697199	-	0
refseq|NC_002516.2|chromosome	peak75	30.29	2.09653	2291502	PA2082	2291113	2291589	+	0
refseq|NC_002516.2|chromosome	peak153	30.2	2.089885	4566350	PA4084	4565421	4567955	-	0
refseq|NC_002516.2|chromosome	peak21	30.1	2.077405	672973	PA0610	672777	673091	-	0
refseq|NC_002516.2|chromosome	peak115	30.05	2.071825	3483464	PA3103	3481914	3483422	-	43
refseq|NC_002516.2|chromosome	peak157	29.99	2.06767	4766312	PA4262	4766009	4766611	-	0
refseq|NC_002516.2|chromosome	peak39	29.82	2.0386	1076601	PA0994	1074784	1077303	+	0
refseq|NC_002516.2|chromosome	peak67	29.54	2.079245	1968251	PA1811	1967615	1969444	-	0
refseq|NC_002516.2|chromosome	peak101	28.95	2.078665	3017332	PA2669	3017234	3017818	-	0
refseq|NC_002516.2|chromosome	peak61	28.91	2.074165	1789989	PA1644	1789857	1790465	+	0
refseq|NC_002516.2|chromosome	peak69	28.54	2.024615	2043231	PA1874	2036441	2043847	+	0
refseq|NC_002516.2|chromosome	peak190	28.45	2.02493	5799783	PA5151	5799589	5800278	+	0
refseq|NC_002516.2|chromosome	peak73	28.11	2.038295	2150248	PA1967	2149864	2150364	-	0
refseq|NC_002516.2|chromosome	peak175	27.78	1.93542	5187853	PA4625	5186411	5192875	-	0
refseq|NC_002516.2|chromosome	peak22	27.75	2.036095	681026	PA0621	680893	681351	+	0
refseq|NC_002516.2|chromosome	peak32	27.54	2.01703	1019660	PA0931	1018230	1020458	+	0
refseq|NC_002516.2|chromosome	peak86	27.45	2.036675	2685076	PA2402	2671729	2687178	-	0
refseq|NC_002516.2|chromosome	peak44	27.25	2.03401	1173205	PA1086	1172163	1174214	+	0
refseq|NC_002516.2|chromosome	peak144	26.95	1.96056	4276405	PA3820	4276154	4277074	-	0
refseq|NC_002516.2|chromosome	peak88	26.76	1.991985	2757008	PA2457	2756918	2757898	+	0
refseq|NC_002516.2|chromosome	peak85	26.38	1.99942	2677520	PA2402	2671729	2687178	-	0
refseq|NC_002516.2|chromosome	peak20	26.25	1.999455	644181	PA0586	643808	645361	-	0
refseq|NC_002516.2|chromosome	peak182	25.52	2.001805	5459050	PA4859	5457864	5459453	+	0
refseq|NC_002516.2|chromosome	peak159	25.34	1.967815	4775680	PA4269	4772279	4776478	-	0
refseq|NC_002516.2|chromosome	peak158	25.12	1.956165	4768602	PA4265	4767811	4769004	-	0
refseq|NC_002516.2|chromosome	peak98	24.92	1.981875	2904943	PA2569	2904566	2904907	-	37
refseq|NC_002516.2|chromosome	peak141	24.89	1.967005	4181963	PA3730	4181378	4182019	-	0
refseq|NC_002516.2|chromosome	peak24	23.76	1.96932	754008	PA0690	749957	762499	+	0
refseq|NC_002516.2|chromosome	peak58	23.39	1.962925	1574847	PA1446	1574475	1575242	+	0
refseq|NC_002516.2|chromosome	peak23	23.18	1.929305	691457	PA0636	690721	692556	+	0
refseq|NC_002516.2|chromosome	peak151	22.96	1.925765	4555348	PA4078	4555254	4558229	+	0
refseq|NC_002516.2|chromosome	peak148	22.92	1.898055	4427450	PA3947	4426952	4428130	-	0
refseq|NC_002516.2|chromosome	peak140	22.39	1.93714	4153464	PA3709	4152611	4154230	-	0
refseq|NC_002516.2|chromosome	peak4	22.16	1.93287	220408	PA0192	219172	221544	+	0
refseq|NC_002516.2|chromosome	peak183	21.97	1.926245	5506848	PA4908	5506966	5507898	-	117
refseq|NC_002516.2|chromosome	peak91	21.89	1.865965	2776139	PA2462	2761921	2778804	-	0
refseq|NC_002516.2|chromosome	peak93	21.09	1.88847	2836074	PA2518	2834687	2836054	-	21
refseq|NC_002516.2|chromosome	peak197	20.89	1.90467	6063722	PA5385	6063353	6063832	-	0
refseq|NC_002516.2|chromosome	peak38	20.13	1.88474	1074906	PA0994	1074784	1077303	+	0
refseq|NC_002516.2|chromosome	peak131	18.95	1.85785	3803309	PA3397	3802567	3803343	-	0
