## Supplementary Dataset 1 for "Determination of the Two-Component Systems regulatory network reveals core and accessory regulations across *Pseudomonas aeruginosa* lineages": CS9_AauR-IHMA87_03895_ALLpeaks_IHMA.tab

chrom	peakID	log(qvalue)	fold_enrichment	summit_position	closest_gene	gene_start	gene_end	strand	distance_to_closest_gene
IHMA87_1	peak23	520.57	65.1961	4161240	IHMA87_03887	4160607	4161062	-	179
IHMA87_1	peak2	485.74	58.84638	273965	IHMA87_00242	273810	273886	-	80
IHMA87_1	peak5	281.73	36.114135000000005	700146	IHMA87_00661	699956	700651	+	0
IHMA87_1	peak6	171.66	27.362345	1147283	IHMA87_01068	1145344	1149129	+	0
IHMA87_1	peak4	100.83	16.295209999999997	443293	IHMA87_00406	442135	445275	+	0
IHMA87_2	peak30	95.45	17.716215	34776	IHMA87_06152	33987	35630	-	0
IHMA87_1	peak15	77.53	14.882415000000002	3539023	IHMA87_03275	3538802	3541090	-	0
IHMA87_1	peak1	68.68	14.54088	235560	IHMA87_00207	235277	235708	-	0
IHMA87_1	peak9	66.04	13.16859	1650814	IHMA87_01519	1649639	1651396	+	0
IHMA87_1	peak29	63.53	13.41143	6090997	IHMA87_05720	6089697	6091163	-	0
IHMA87_1	peak26	62.82	12.80248	5071420	IHMA87_04750	5071048	5071830	-	0
IHMA87_1	peak28	60.41	12.17026	5383843	IHMA87_05061	5381302	5385534	+	0
IHMA87_1	peak11	59.96	13.31094	1845693	IHMA87_01711	1844516	1846315	+	0
IHMA87_1	peak27	57.03	12.788865	5124359	IHMA87_04806	5124197	5125642	+	0
IHMA87_1	peak25	52.59	12.437385	4403851	IHMA87_04116	4403885	4404511	-	33
IHMA87_1	peak17	50.23	12.093505	3656707	IHMA87_03408	3656208	3657062	+	0
IHMA87_1	peak18	43.88	10.534875	3736037	IHMA87_03478	3733949	3736051	-	0
IHMA87_2	peak32	43.79	10.58757	72597	IHMA87_06191	72580	72801	-	0
IHMA87_1	peak10	39.02	9.668915	1824038	IHMA87_01689	1823977	1824627	-	0
IHMA87_1	peak14	29.37	8.484079999999999	2673032	IHMA87_02535	2671522	2673168	-	0
