## Supplementary Dataset 1 for "Determination of the Two-Component Systems regulatory network reveals core and accessory regulations across *Pseudomonas aeruginosa* lineages": CS9_AauR-PA14_46990_ALLpeaks_PA14.tab

chrom	peakID	log(qvalue)	fold_enrichment	summit_position	closest_gene	gene_start	gene_end	strand	distance_to_closest_gene
refseq|NC_008463.1|chromosome	peak52	1666.44	86.71007499999999	4177652	PA14_46900	4177014	4177472	-	181
refseq|NC_008463.1|chromosome	peak11	863.32	63.891075	744320	PA14_08730	744140	744835	+	0
refseq|NC_008463.1|chromosome	peak64	678.18	46.651645	6229028	PA14_69850	6228394	6230379	+	0
refseq|NC_008463.1|chromosome	peak24	643.43	50.03316	1707790	PA14_19810	1706618	1708375	+	0
refseq|NC_008463.1|chromosome	peak3	619.91	40.626945	313111	PA14_03420	313222	313638	-	110
refseq|NC_008463.1|chromosome	peak43	579.11	45.712805	3629896	PA14_40650	3629785	3630303	+	0
refseq|NC_008463.1|chromosome	peak63	445.5	33.446445	6168789	PA14_69150	6167474	6168940	-	0
refseq|NC_008463.1|chromosome	peak5	397.2	33.505355	489111	PA14_05540	487942	491082	+	0
refseq|NC_008463.1|chromosome	peak49	248.41	23.587025	4030756	PA14_45190	4030165	4031580	+	0
refseq|NC_008463.1|chromosome	peak46	241.26	24.231605	3878089	PA14_43540	3877294	3878154	-	0
refseq|NC_008463.1|chromosome	peak38	232.82	26.871265	3191052	PA14_35860	3190988	3192292	+	0
refseq|NC_008463.1|chromosome	peak17	225.97	22.88078	1177274	PA14_13710	1177008	1177472	-	0
refseq|NC_008463.1|chromosome	peak35	198.05	20.77529	2760215	PA14_31730	2759882	2761195	+	0
refseq|NC_008463.1|chromosome	peak9	188.07	18.624355	702546	PA14_08210	702227	702721	+	0
refseq|NC_008463.1|chromosome	peak40	164.65	16.61358	3523692	PA14_39590	3523452	3525752	-	0
refseq|NC_008463.1|chromosome	peak36	150.44	16.369835	2899744	PA14_33110	2898633	2899673	+	72
refseq|NC_008463.1|chromosome	peak26	139.46	13.790305	1885180	PA14_21700	1883722	1887201	-	0
refseq|NC_008463.1|chromosome	peak28	138.26	14.471575	1905497	PA14_21900	1905418	1905996	-	0
refseq|NC_008463.1|chromosome	peak55	126.73	14.045415	4924424	PA14_55400	4917899	4930432	-	0
refseq|NC_008463.1|chromosome	peak4	121.41	14.435195	464427	PA14_05320	464377	464784	+	0
refseq|NC_008463.1|chromosome	peak51	121.33	15.152335	4124424	PA14_46340	4124250	4124591	-	0
refseq|NC_008463.1|chromosome	peak27	106.31	12.779510000000002	1888098	PA14_21720	1888121	1888975	+	22
refseq|NC_008463.1|chromosome	peak0	96.11	12.68184	37270	PA14_00440	37108	37914	-	0
refseq|NC_008463.1|chromosome	peak56	81.37	12.450155	5179323	PA14_58190	5179126	5180571	+	0
refseq|NC_008463.1|chromosome	peak13	79.09	10.935525	771088	PA14_09100	770752	771372	+	0
refseq|NC_008463.1|chromosome	peak18	77.99	10.965825	1364778	PA14_16030	1364442	1366277	-	0
refseq|NC_008463.1|chromosome	peak12	75.09	10.221605	757681	PA14_08820	755665	757785	+	0
refseq|NC_008463.1|chromosome	peak60	71.13	9.712485	5523742	PA14_61950	5523804	5524406	-	61
refseq|NC_008463.1|chromosome	peak65	71.09	11.208875	6269722	PA14_70300	6268955	6269905	+	0
refseq|NC_008463.1|chromosome	peak48	65.25	9.01881	3959674	PA14_44470	3959575	3960957	+	0
refseq|NC_008463.1|chromosome	peak42	56.62	8.86034	3627348	PA14_40640	3627135	3629423	-	0
refseq|NC_008463.1|chromosome	peak34	53.86	8.88467	2694732	PA14_31010	2693904	2697041	-	0
refseq|NC_008463.1|chromosome	peak32	53.42	8.64123	2646699	PA14_30570	2646291	2647394	-	0
refseq|NC_008463.1|chromosome	peak54	51.26	9.371075	4814493	PA14_54260	4814332	4815072	+	0
refseq|NC_008463.1|chromosome	peak20	48.18	8.95732	1487245	PA14_17310	1487153	1487998	+	0
refseq|NC_008463.1|chromosome	peak25	45.82	7.80148	1803897	PA14_20950	1803546	1804538	-	0
refseq|NC_008463.1|chromosome	peak23	42.66	7.971665	1596132	PA14_18590	1596211	1596990	-	78
refseq|NC_008463.1|chromosome	peak57	42.36	8.157895	5182026	PA14_58230	5181541	5182332	-	0
refseq|NC_008463.1|chromosome	peak15	42.09	8.871875	1027532	PA14_11845	1026406	1027761	+	0
refseq|NC_008463.1|chromosome	peak44	41.68	7.995955	3693263	PA14_41420	3693088	3694419	+	0
refseq|NC_008463.1|chromosome	peak31	35.95	7.36309	2253799	PA14_25820	2253672	2254304	+	0
refseq|NC_008463.1|chromosome	peak66	30.22	7.3176	6409210	PA14_71910	6408888	6410033	-	0
refseq|NC_008463.1|chromosome	peak33	27.8	7.523824999999999	2690461	PA14_30960	2688485	2690485	-	0
