## Supplementary Dataset 1 for "Determination of the Two-Component Systems regulatory network reveals core and accessory regulations across *Pseudomonas aeruginosa* lineages": CS9_AauR-PA1335_ALLpeaks_PAO1.tab

chrom	peakID	log(qvalue)	fold_enrichment	summit_position	closest_gene	gene_start	gene_end	strand	distance_to_closest_gene
refseq|NC_002516.2|chromosome	peak0	89.31	33.784125	1456992	PA1343	1457175	1457633	+	182
refseq|NC_002516.2|chromosome	peak1	7.84	7.04806	2550772	PA2312a	2550619	2551122	-	0
