## Supplementary Dataset 1 for "Determination of the Two-Component Systems regulatory network reveals core and accessory regulations across *Pseudomonas aeruginosa* lineages": CS10_PA1397-IHMA87_03790_ALLpeaks_IHMA.tab

chrom	peakID	log(qvalue)	fold_enrichment	summit_position	closest_gene	gene_start	gene_end	strand	distance_to_closest_gene
IHMA87_1	peak12	41577.15	697.56012	1414626	IHMA87_01307	1414130	1414489	-	138
IHMA87_1	peak45	15737.59	330.27121	4064785	IHMA87_03792	4064273	4064689	-	97
IHMA87_1	peak53	2483.79	71.26801	4544294	IHMA87_04251	4544432	4545385	-	137
IHMA87_1	peak29	2157.63	60.89888499999999	2701611	IHMA87_02566	2701228	2701890	+	0
IHMA87_1	peak26	1837.52	59.41865	2541103	IHMA87_02425	2539245	2540792	+	312
IHMA87_1	peak13	1623.97	52.306435	1552661	IHMA87_01433	1552570	1555239	-	0
IHMA87_1	peak38	1354.75	45.371785	3151988	IHMA87_02923	3151031	3151978	+	11
IHMA87_1	peak51	1337.59	46.33049	4528008	IHMA87_04239	4527626	4527994	-	15
IHMA87_1	peak34	1276.05	42.961565	2850937	IHMA87_02692	2852257	2852436	+	1319
IHMA87_1	peak7	1240.41	43.815105	689128	IHMA87_00645	688908	690438	+	0
IHMA87_1	peak72	1215.06	40.40734499999999	5496027	IHMA87_05162	5494716	5496246	-	0
IHMA87_1	peak57	1192.88	41.566775	4886953	IHMA87_04581	4885644	4887174	-	0
IHMA87_1	peak77	1117.6	36.796755000000005	6292361	IHMA87_05900	6291050	6292580	-	0
IHMA87_1	peak59	1079.38	38.007115	4924260	IHMA87_04607	4924386	4924604	+	125
IHMA87_1	peak27	1058.41	38.234935	2542439	IHMA87_02426	2541430	2542659	+	0
IHMA87_2	peak84	1021.92	35.94304	49107	IHMA87_06166	47750	48832	-	276
IHMA87_1	peak64	869.33	29.8772	5285058	IHMA87_04971	5283917	5285026	+	33
IHMA87_1	peak40	634.51	27.471295	3413135	IHMA87_03167	3412376	3413281	+	0
IHMA87_2	peak82	603.59	23.372775	9180	IHMA87_06125	9502	9951	-	321
IHMA87_1	peak4	566.73	25.884155	553149	IHMA87_00511	553243	554733	+	93
IHMA87_1	peak15	491.86	21.489275	1709722	IHMA87_01579	1708848	1710008	+	0
IHMA87_1	peak49	424.16	21.28562	4490326	IHMA87_04206	4490390	4491367	+	63
IHMA87_1	peak54	337.82	16.871425	4882309	IHMA87_04578	4882284	4885171	-	0
IHMA87_1	peak9	323.71	15.964925	693777	IHMA87_00648	690911	693798	+	0
IHMA87_1	peak70	317.92	16.801905	5491375	IHMA87_05159	5491356	5494243	-	0
IHMA87_1	peak75	316.5	16.83477	6287707	IHMA87_05897	6287690	6290577	-	0
IHMA87_1	peak33	220.93	13.25492	2850209	IHMA87_02691	2848516	2849607	+	603
IHMA87_1	peak42	200.61	12.26479	3594971	IHMA87_03326	3594966	3597362	-	0
IHMA87_1	peak69	133.8	9.529725	5450704	IHMA87_05121	5450752	5451549	-	47
IHMA87_1	peak18	118.47	8.713619999999999	1924116	IHMA87_01792	1924059	1925177	+	0
IHMA87_1	peak31	104.6	7.976034999999999	2845836	IHMA87_02689	2845452	2845559	+	278
IHMA87_1	peak58	81.13	7.0769850000000005	4913306	IHMA87_04596	4913341	4913823	+	34
