## Supplementary Dataset 1 for "Determination of the Two-Component Systems regulatory network reveals core and accessory regulations across *Pseudomonas aeruginosa* lineages": CS10_PA1397-PA14_46360_ALLpeaks_PA14.tab

chrom	peakID	log(qvalue)	fold_enrichment	summit_position	closest_gene	gene_start	gene_end	strand	distance_to_closest_gene
refseq|NC_008463.1|chromosome	peak28	76825.67	1178.999265	3224451	PA14_36180	3223496	3224443	+	9
refseq|NC_008463.1|chromosome	peak13	72355.93	1192.27902	1936472	PA14_22230	1936671	1936868	-	198
refseq|NC_008463.1|chromosome	peak8	58593.19	936.057985	1456067	PA14_17010	1456171	1457916	+	103
refseq|NC_008463.1|chromosome	peak11	51874.75	737.5207499999999	1923036	PA14_22090	1923032	1924132	-	0
refseq|NC_008463.1|chromosome	peak61	12091.27	257.267415	5996344	PA14_67180	5995985	5996854	-	0
refseq|NC_008463.1|chromosome	peak39	11304.05	218.82534	4562422	PA14_51330	4561030	4562088	-	335
refseq|NC_008463.1|chromosome	peak35	10453.58	185.96073	4353248	PA14_49020	4353287	4353553	+	38
refseq|NC_008463.1|chromosome	peak64	9685.03	191.611995	6228365	PA14_69850	6228394	6230379	+	28
refseq|NC_008463.1|chromosome	peak4	9442.27	182.87831	601337	PA14_06940	600869	601375	-	0
refseq|NC_008463.1|chromosome	peak40	7070.8	153.554685	4578982	PA14_51500	4579069	4579629	+	86
refseq|NC_008463.1|chromosome	peak0	5379.68	119.54567	54781	PA14_00520	54577	54699	+	83
refseq|NC_008463.1|chromosome	peak50	2886.18	66.06021	4994303	PA14_55940	4994409	4994621	+	105
refseq|NC_008463.1|chromosome	peak5	2018.7	50.07711	733311	PA14_08560	731347	732546	+	766
refseq|NC_008463.1|chromosome	peak66	1979.67	51.892145	6317437	PA14_70920	6318229	6319545	-	791
refseq|NC_008463.1|chromosome	peak48	1933.22	50.56202	4956947	PA14_55640	4957850	4959079	+	902
refseq|NC_008463.1|chromosome	peak60	1916.45	49.01617	5540962	PA14_62100	5541735	5542343	-	772
refseq|NC_008463.1|chromosome	peak46	1830.47	45.88242	4891217	PA14_55060	4891261	4892103	-	43
refseq|NC_008463.1|chromosome	peak22	1522.61	44.20799	2870665	PA14_32830	2870581	2873250	-	0
refseq|NC_008463.1|chromosome	peak62	1079.22	28.852005	5997165	PA14_67190	5996863	5997744	-	0
refseq|NC_008463.1|chromosome	peak63	957.88	30.593005	5998964	PA14_67210	5998619	5999494	-	0
refseq|NC_008463.1|chromosome	peak27	852.8	32.060835	3181679	PA14_35770	3181532	3182437	-	0
refseq|NC_008463.1|chromosome	peak32	803.22	28.477915	4127887	PA14_46390	4127531	4127785	-	103
refseq|NC_008463.1|chromosome	peak14	675.43	23.14791	1938805	PA14_22260	1938450	1938800	-	6
refseq|NC_008463.1|chromosome	peak15	639.01	19.11865	2036712	PA14_23430	2036366	2038018	+	0
refseq|NC_008463.1|chromosome	peak59	613.86	17.247195	5536317	PA14_62040	5535182	5535889	-	429
refseq|NC_008463.1|chromosome	peak55	606.77	20.574795	5331380	PA14_59845	5331379	5331690	-	0
refseq|NC_008463.1|chromosome	peak9	565.96	20.1636	1765733	PA14_20520	1763497	1766208	+	0
refseq|NC_008463.1|chromosome	peak47	516.94	19.378285	4952309	PA14_55610	4948578	4951673	+	637
refseq|NC_008463.1|chromosome	peak6	513.06	19.14452	737959	PA14_08620	738405	739343	+	445
refseq|NC_008463.1|chromosome	peak65	503.59	18.394875	6312789	PA14_70860	6311131	6312102	-	688
refseq|NC_008463.1|chromosome	peak20	444.38	16.457160000000002	2846700	PA14_32780	2846758	2848455	+	57
refseq|NC_008463.1|chromosome	peak54	436.63	16.005850000000002	5303409	PA14_59580	5301889	5303424	+	0
refseq|NC_008463.1|chromosome	peak12	325.74	13.308155	1925655	PA14_22100	1926578	1927303	-	922
refseq|NC_008463.1|chromosome	peak1	257.64	11.45426	278396	PA14_03163	278510	279133	+	113
refseq|NC_008463.1|chromosome	peak30	247.53	12.20607	3676047	PA14_41220	3676054	3678450	-	6
refseq|NC_008463.1|chromosome	peak7	235.04	11.573865	1230994	PA14_14430	1231207	1231584	+	212
refseq|NC_008463.1|chromosome	peak43	221.24	10.39509	4752973	PA14_53590	4752288	4753559	+	0
refseq|NC_008463.1|chromosome	peak58	216.1	12.014	5502014	PA14_61660	5502057	5502854	-	42
refseq|NC_008463.1|chromosome	peak10	197.05	11.21461	1767392	PA14_20550	1768003	1768341	-	610
refseq|NC_008463.1|chromosome	peak34	193.75	10.226335	4145434	PA14_46560	4145464	4145865	-	29
refseq|NC_008463.1|chromosome	peak44	183.6	9.74619	4861585	PA14_54870	4861608	4862516	-	22
refseq|NC_008463.1|chromosome	peak51	178.15	9.29409	5045456	PA14_56600	5044878	5045450	-	7
refseq|NC_008463.1|chromosome	peak38	164.61	9.971785	4457543	PA14_50160	4457549	4457878	-	5
refseq|NC_008463.1|chromosome	peak53	116.9	8.651615	5300636	PA14_59550	5299690	5300916	+	0
