## Supplementary Dataset 1 for "Determination of the Two-Component Systems regulatory network reveals core and accessory regulations across *Pseudomonas aeruginosa* lineages": CS10_PA1397_ALLpeaks_PAO1.tab

chrom	peakID	log(qvalue)	fold_enrichment	summit_position	closest_gene	gene_start	gene_end	strand	distance_to_closest_gene
refseq|NC_002516.2|chromosome	peak114	111912.31	479.238375	4101950	PA3660	4100104	4101849	-	102
refseq|NC_002516.2|chromosome	peak68	109999.28	488.749805	2424473	PA2206	2424482	2425429	-	8
refseq|NC_002516.2|chromosome	peak47	51908.3	189.85504000000003	1486723	PA1371	1486266	1486967	-	0
refseq|NC_002516.2|chromosome	peak151	35412.4	164.219925	5724971	PA5085	5723582	5724538	+	434
refseq|NC_002516.2|chromosome	peak14	28611.28	167.38837	591362	PA0532	590896	591402	-	0
refseq|NC_002516.2|chromosome	peak32	27179.52	150.06149	1070943	PA0989	1070294	1070854	-	90
refseq|NC_002516.2|chromosome	peak76	25253.2	97.251895	2450841	PA2228	2449554	2450765	-	77
refseq|NC_002516.2|chromosome	peak2	17561.79	98.969875	56418	PA0042	56546	56941	+	127
refseq|NC_002516.2|chromosome	peak104	17181.73	72.621485	3538839	PA3154	3537808	3539124	-	0
refseq|NC_002516.2|chromosome	peak34	17068.79	89.574635	1087508	PA1004	1087843	1088901	+	334
refseq|NC_002516.2|chromosome	peak155	16758.85	83.09536	5955148	PA5291	5955180	5957165	+	31
refseq|NC_002516.2|chromosome	peak134	16282.02	91.657425	4830836	PA4306	4830964	4831182	+	127
refseq|NC_002516.2|chromosome	peak17	10116.69	54.782315	722317	PA0668.1	722096	723631	+	0
refseq|NC_002516.2|chromosome	peak132	10092.39	58.272705	4793510	PA4280.5	4792196	4793731	-	0
refseq|NC_002516.2|chromosome	peak160	9999.37	55.585425	6044518	PA5369.5	6043208	6044743	-	0
refseq|NC_002516.2|chromosome	peak146	9983.59	56.535695	5269036	PA4690.5	5267724	5269259	-	0
refseq|NC_002516.2|chromosome	peak152	7623.51	34.964830000000006	5726663	PA5088	5726357	5727238	-	0
refseq|NC_002516.2|chromosome	peak116	6595.8	41.52522	4294932	PA3835	4294255	4294605	-	328
refseq|NC_002516.2|chromosome	peak85	3906.28	37.167655	2780675	PA2463	2778917	2780614	-	62
refseq|NC_002516.2|chromosome	peak21	3727.81	27.86984	726964	PA0668.4	724103	726993	+	0
refseq|NC_002516.2|chromosome	peak128	3590.93	26.84972	4788855	PA4280.2	4788836	4791724	-	0
refseq|NC_002516.2|chromosome	peak142	3506.32	25.56342	5264390	PA4690.2	5264362	5267252	-	0
refseq|NC_002516.2|chromosome	peak156	3444.53	24.03021	6039874	PA5369.2	6039846	6042736	-	0
refseq|NC_002516.2|chromosome	peak49	3243.43	31.937275	1516326	PA1394	1516433	1516687	+	106
refseq|NC_002516.2|chromosome	peak91	2527.81	20.335755	3151364	PA2793	3149400	3150434	-	931
refseq|NC_002516.2|chromosome	peak140	2021.39	22.13896	5230067	PA4662	5230114	5230911	-	46
refseq|NC_002516.2|chromosome	peak61	1920.81	18.792525	2036222	PA1874	2036441	2043847	+	218
refseq|NC_002516.2|chromosome	peak59	1810.63	18.36502	1958619	PA1803	1956227	1958623	+	0
refseq|NC_002516.2|chromosome	peak72	1657.26	16.54463	2447297	PA2224	2446597	2447325	-	0
refseq|NC_002516.2|chromosome	peak135	1606.88	19.2823	4881908	PA4353	4881328	4881900	-	9
refseq|NC_002516.2|chromosome	peak133	1565.97	19.00707	4819893	PA4294	4819358	4819864	-	30
refseq|NC_002516.2|chromosome	peak139	1320.9	17.383235	5203425	PA4634	5202628	5203242	-	184
refseq|NC_002516.2|chromosome	peak84	1007.67	11.26134	2761440	PA2461	2760872	2761351	-	90
refseq|NC_002516.2|chromosome	peak48	899.48	9.325265	1488988	PA1372	1486960	1489095	-	0
refseq|NC_002516.2|chromosome	peak145	880.01	11.75879	5267986	PA4690.5	5267724	5269259	-	0
refseq|NC_002516.2|chromosome	peak51	859.65	13.15906	1557917	PA1429	1555012	1557720	+	198
refseq|NC_002516.2|chromosome	peak19	845.27	11.147035	723358	PA0668.1	722096	723631	+	0
refseq|NC_002516.2|chromosome	peak159	823.04	10.947075	6043472	PA5369.5	6043208	6044743	-	0
refseq|NC_002516.2|chromosome	peak130	806.11	10.470505	4792452	PA4280.5	4792196	4793731	-	0
refseq|NC_002516.2|chromosome	peak45	766.08	11.328765	1429642	PA1318	1429082	1431058	+	0
refseq|NC_002516.2|chromosome	peak86	628.09	10.846235	2876492	PA2545	2876555	2877367	+	62
refseq|NC_002516.2|chromosome	peak63	590.95	10.405685000000002	2164998	PA1979	2165213	2165863	+	214
refseq|NC_002516.2|chromosome	peak77	573.39	10.11594	2472979	PA2246	2472442	2472903	-	77
refseq|NC_002516.2|chromosome	peak36	569.6	9.14899	1192398	PA1101	1192405	1194201	+	6
refseq|NC_002516.2|chromosome	peak29	566.96	7.95537	1064068	PA0982	1064555	1065103	-	486
refseq|NC_002516.2|chromosome	peak112	473.88	8.882740000000002	3831728	PA3422	3830898	3832655	-	0
refseq|NC_002516.2|chromosome	peak118	456.97	7.15244	4329910	PA3866	4327697	4329991	-	0
refseq|NC_002516.2|chromosome	peak87	431.69	7.72893	2934414	PA2591	2933582	2934388	-	27
refseq|NC_002516.2|chromosome	peak109	430.64	6.89126	3683870	PA3290	3681500	3684148	-	0
refseq|NC_002516.2|chromosome	peak71	430.37	7.59882	2444452	PA2221	2443161	2444366	+	87
refseq|NC_002516.2|chromosome	peak80	424.99	7.989924999999999	2653412	PA2397	2653435	2655084	+	22
refseq|NC_002516.2|chromosome	peak78	379.24	8.12361	2545024	PA2306	2545042	2545659	-	17
refseq|NC_002516.2|chromosome	peak108	368.92	6.560504999999999	3546829	PA3160	3545881	3546927	-	0
refseq|NC_002516.2|chromosome	peak111	345.77	7.50394	3730409	PA3327	3730557	3737615	+	147
refseq|NC_002516.2|chromosome	peak11	344.63	7.45223	517645	PA0458	516029	517462	-	184
refseq|NC_002516.2|chromosome	peak30	340.53	5.631815	1065912	PA0984	1065970	1066296	+	57
refseq|NC_002516.2|chromosome	peak125	340.1	7.24391	4632410	PA4141	4632477	4632776	+	66
refseq|NC_002516.2|chromosome	peak161	332.55	6.543419999999999	6074578	PA5396	6074230	6075207	+	0
refseq|NC_002516.2|chromosome	peak65	306.54	7.15687	2252993	PA2057	2251275	2253815	+	0
refseq|NC_002516.2|chromosome	peak46	296.38	6.040215	1485417	PA1370	1483898	1485763	+	0
refseq|NC_002516.2|chromosome	peak60	293.47	6.94514	2015871	PA1856	2015139	2016581	-	0
refseq|NC_002516.2|chromosome	peak90	258.59	5.890065	3150549	PA2793	3149400	3150434	-	116
refseq|NC_002516.2|chromosome	peak3	235.43	4.91174	65929	PA0051	66303	68135	+	373
refseq|NC_002516.2|chromosome	peak107	211.63	4.78841	3545871	PA3160	3545881	3546927	-	9
refseq|NC_002516.2|chromosome	peak94	205.43	5.670945	3328417	PA2971	3328399	3328935	-	0
refseq|NC_002516.2|chromosome	peak136	203.91	5.45994	4965725	PA4433	4965516	4965944	-	0
refseq|NC_002516.2|chromosome	peak100	201.81	5.04111	3528761	PA3145	3528428	3529447	-	0
refseq|NC_002516.2|chromosome	peak102	201.7	4.580095	3534252	PA3150	3533948	3535081	-	0
refseq|NC_002516.2|chromosome	peak163	191.51	5.474495	6231595	PA5538	6230369	6231562	-	34
refseq|NC_002516.2|chromosome	peak98	185.94	4.56898	3523955	PA3139	3522748	3523944	+	12
refseq|NC_002516.2|chromosome	peak40	182.89	4.14789	1246697	PA1151	1245665	1245928	+	770
refseq|NC_002516.2|chromosome	peak16	177.16	4.562465	699546	PA0643	699744	700835	+	197
refseq|NC_002516.2|chromosome	peak79	172.88	4.30348	2623714	PA2371	2620713	2623262	+	453
refseq|NC_002516.2|chromosome	peak70	162.84	4.80274	2443059	PA2221	2443161	2444366	+	101
refseq|NC_002516.2|chromosome	peak5	162.17	4.729695	185368	PA0162	184594	185928	+	0
refseq|NC_002516.2|chromosome	peak113	129.24	4.098375	4036042	PA3601	4035758	4036021	-	22
refseq|NC_002516.2|chromosome	peak101	127.69	3.690585	3533459	PA3149	3532812	3533933	-	0
refseq|NC_002516.2|chromosome	peak12	126.12	4.58488	522620	PA0462	522660	523169	+	39
refseq|NC_002516.2|chromosome	peak67	120.31	4.44806	2368601	PA2152	2368111	2371413	+	0
refseq|NC_002516.2|chromosome	peak150	119.81	3.933645	5585494	PA4974	5584101	5585549	+	0
refseq|NC_002516.2|chromosome	peak124	119.4	4.183185	4623494	PA4133	4622812	4624239	+	0
refseq|NC_002516.2|chromosome	peak35	118.36	4.09939	1187495	PA1097	1187587	1189059	+	91
refseq|NC_002516.2|chromosome	peak81	113.48	3.801860000000001	2756453	PA2455	2755725	2756252	+	202
refseq|NC_002516.2|chromosome	peak62	110.0	4.246065	2121117	PA1939	2120225	2122222	-	0
refseq|NC_002516.2|chromosome	peak27	108.65	3.427435	1062545	PA0979	1062061	1062369	-	177
refseq|NC_002516.2|chromosome	peak88	107.08	3.75036	3089795	PA2730	3088660	3089613	-	183
refseq|NC_002516.2|chromosome	peak95	105.5	4.177009999999999	3431629	PA3064	3431045	3433891	-	0
refseq|NC_002516.2|chromosome	peak138	105.33	3.981315	5184455	PA4623	5183950	5184339	-	117
refseq|NC_002516.2|chromosome	peak7	104.83	3.597335	291232	PA0260	291154	293304	-	0
refseq|NC_002516.2|chromosome	peak148	103.23	4.057135000000001	5282997	PA4703	5282732	5283004	+	0
refseq|NC_002516.2|chromosome	peak122	100.31	4.056115	4467478	PA3987	4466925	4469546	+	0
refseq|NC_002516.2|chromosome	peak33	94.69	4.01029	1083140	PA1000	1082949	1083854	+	0
refseq|NC_002516.2|chromosome	peak66	93.66	3.77951	2291707	PA2083	2291791	2293065	+	83
refseq|NC_002516.2|chromosome	peak13	93.62	4.057040000000001	530112	PA0470	530029	532437	-	0
refseq|NC_002516.2|chromosome	peak6	91.66	3.890225	204582	PA0180	204657	205829	-	74
refseq|NC_002516.2|chromosome	peak39	90.59	3.4658	1245438	PA1150	1243594	1245663	+	0
refseq|NC_002516.2|chromosome	peak25	88.31	3.71835	1045379	PA0958	1043983	1045314	-	66
refseq|NC_002516.2|chromosome	peak99	84.22	3.413205	3526853	PA3141	3524681	3526678	-	176
refseq|NC_002516.2|chromosome	peak103	83.73	3.2435	3537605	PA3153	3536576	3537811	-	0
refseq|NC_002516.2|chromosome	peak28	81.31	2.85945	1063480	PA0981	1062921	1063544	+	0
refseq|NC_002516.2|chromosome	peak147	80.71	3.72288	5272725	PA4694	5272455	5273471	-	0
refseq|NC_002516.2|chromosome	peak153	77.93	3.345765	5928392	PA5265	5927336	5930605	-	0
refseq|NC_002516.2|chromosome	peak83	77.25	3.024375	2760174	PA2459	2759482	2760087	-	88
refseq|NC_002516.2|chromosome	peak10	76.22	3.684905	488878	PA0436	488730	489350	+	0
refseq|NC_002516.2|chromosome	peak20	76.16	3.169245	724255	PA0668.4	724103	726993	+	0
refseq|NC_002516.2|chromosome	peak41	74.4	2.83779	1247251	PA1153	1247932	1248486	-	680
refseq|NC_002516.2|chromosome	peak26	71.52	3.28023	1060458	PA0976.1	1060356	1060431	+	28
refseq|NC_002516.2|chromosome	peak93	69.66	3.543915	3266801	PA2911	3265848	3268004	+	0
refseq|NC_002516.2|chromosome	peak54	67.99	3.3921900000000003	1695594	PA1557	1694852	1696279	-	0
refseq|NC_002516.2|chromosome	peak144	64.18	2.89187	5267103	PA4690.2	5264362	5267252	-	0
refseq|NC_002516.2|chromosome	peak158	62.85	2.943015	6042590	PA5369.2	6039846	6042736	-	0
refseq|NC_002516.2|chromosome	peak0	59.65	2.67999	53620	PA0041	42914	53521	+	100
refseq|NC_002516.2|chromosome	peak69	57.23	2.8142	2441719	PA2220	2441771	2442691	+	51
refseq|NC_002516.2|chromosome	peak97	56.18	3.03829	3483506	PA3103	3481914	3483422	-	85
refseq|NC_002516.2|chromosome	peak129	54.0	2.8037	4791573	PA4280.2	4788836	4791724	-	0
refseq|NC_002516.2|chromosome	peak115	53.51	3.1483550000000005	4283154	PA3825	4282078	4283658	-	0
refseq|NC_002516.2|chromosome	peak75	47.91	2.67575	2450197	PA2228	2449554	2450765	-	0
refseq|NC_002516.2|chromosome	peak141	46.57	2.8475	5242090	PA4673.1	5242026	5242102	+	0
refseq|NC_002516.2|chromosome	peak121	46.03	2.847315	4397073	PA3923	4396122	4398047	-	0
refseq|NC_002516.2|chromosome	peak31	44.35	2.71912	1069325	PA0987	1068489	1069331	+	0
refseq|NC_002516.2|chromosome	peak15	43.78	2.81442	655479	PA0595	653753	656527	-	0
refseq|NC_002516.2|chromosome	peak55	41.18	2.69314	1720697	PA1581	1720744	1721130	+	46
refseq|NC_002516.2|chromosome	peak96	40.39	2.733545	3457261	PA3081	3456543	3457910	-	0
refseq|NC_002516.2|chromosome	peak131	36.97	2.298225	4792951	PA4280.5	4792196	4793731	-	0
refseq|NC_002516.2|chromosome	peak43	36.53	2.73928	1402040	PA1290	1401412	1402005	-	36
refseq|NC_002516.2|chromosome	peak92	35.46	2.65569	3166524	PA2813	3166547	3167167	-	22
refseq|NC_002516.2|chromosome	peak120	35.45	2.71484	4350700	PA3884	4350353	4350739	+	0
refseq|NC_002516.2|chromosome	peak23	35.28	2.52424	901718	PA0826.2	901520	901872	-	0
refseq|NC_002516.2|chromosome	peak162	33.59	2.58062	6122086	PA5438	6121172	6122053	-	34
refseq|NC_002516.2|chromosome	peak82	33.51	2.473425	2759192	PA2458	2758061	2759182	+	11
refseq|NC_002516.2|chromosome	peak127	31.63	2.605705	4774953	PA4269	4772279	4776478	-	0
refseq|NC_002516.2|chromosome	peak9	31.57	2.41912	327962	PA0291	327284	328666	+	0
refseq|NC_002516.2|chromosome	peak53	29.3	2.3750850000000003	1692062	PA1554	1691327	1692754	-	0
refseq|NC_002516.2|chromosome	peak37	29.09	2.505355	1205664	PA1113	1205771	1207537	+	106
refseq|NC_002516.2|chromosome	peak52	27.16	2.43685	1644396	PA1512	1644207	1644725	-	0
refseq|NC_002516.2|chromosome	peak56	26.83	2.24709	1803593	PA1656	1803626	1805182	+	32
refseq|NC_002516.2|chromosome	peak119	26.5	2.311545	4344169	PA3877	4343540	4344835	-	0
refseq|NC_002516.2|chromosome	peak24	25.99	2.400475	965021	PA0882	964372	965574	+	0
refseq|NC_002516.2|chromosome	peak154	23.37	2.3392800000000005	5933052	PA5267	5932877	5933395	-	0
refseq|NC_002516.2|chromosome	peak57	22.92	2.3543700000000003	1918763	PA1773	1918275	1919273	+	0
