## Supplementary Dataset 1 for "Determination of the Two-Component Systems regulatory network reveals core and accessory regulations across *Pseudomonas aeruginosa* lineages": CS11_PA1437-IHMA87_03730_ALLpeaks_IHMA.tab

chrom	peakID	log(qvalue)	fold_enrichment	summit_position	closest_gene	gene_start	gene_end	strand	distance_to_closest_gene
IHMA87_1	peak16	472.87	9.437365	2313182	IHMA87_02165	2313298	2313990	+	115
IHMA87_1	peak15	360.12	7.986274999999999	2185712	IHMA87_02039	2185845	2185976	+	132
IHMA87_2	peak38	106.2	4.10124	49413	IHMA87_06167	49566	50723	+	152
IHMA87_1	peak13	93.46	3.988905	1932297	IHMA87_01800	1932324	1933520	-	26
IHMA87_1	peak17	60.03	3.302155	2401365	IHMA87_02264	2401443	2401991	+	77
IHMA87_1	peak20	56.75	3.228035	2793973	IHMA87_02650	2794017	2794184	+	43
IHMA87_1	peak37	40.25	2.8195	6285930	IHMA87_05894	6283602	6285887	-	44
IHMA87_1	peak23	36.99	2.740815	3342424	IHMA87_03101	3341413	3342390	-	35
IHMA87_1	peak6	36.55	2.63863	600245	IHMA87_00556	600674	600919	+	428
