## Supplementary Dataset 1 for "Determination of the Two-Component Systems regulatory network reveals core and accessory regulations across *Pseudomonas aeruginosa* lineages": CS11_PA1437-PA14_45880_ALLpeaks_PA14.tab

chrom	peakID	log(qvalue)	fold_enrichment	summit_position	closest_gene	gene_start	gene_end	strand	distance_to_closest_gene
refseq|NC_008463.1|chromosome	peak10	54.7	3.1953	2278402	PA14_26080	2278467	2278667	+	64
refseq|NC_008463.1|chromosome	peak9	29.33	2.267305	2044326	PA14_23500	2044344	2045540	-	17
refseq|NC_008463.1|chromosome	peak18	27.25	2.435735	5119661	PA14_57460	5119132	5119587	-	75
refseq|NC_008463.1|chromosome	peak4	15.67	2.202825	1862946	PA14_21480	1862506	1863060	+	0
refseq|NC_008463.1|chromosome	peak15	10.25	1.580305	3176009	PA14_35710	3175803	3176147	-	0
refseq|NC_008463.1|chromosome	peak8	9.86	1.92026	1936873	PA14_22230	1936671	1936868	-	6
refseq|NC_008463.1|chromosome	peak0	9.72	1.88713	141469	PA14_01510	141481	141762	-	11
refseq|NC_008463.1|chromosome	peak21	8.76	1.900665	6464302	PA14_72540	6462110	6464314	-	0
refseq|NC_008463.1|chromosome	peak16	8.64	1.904155	3427299	PA14_38430	3427393	3427797	+	93
refseq|NC_008463.1|chromosome	peak12	7.99	1.854285	2477506	PA14_28770	2476671	2478314	+	0
refseq|NC_008463.1|chromosome	peak2	7.7	1.859955	348708	PA14_03860	347204	348580	-	129
refseq|NC_008463.1|chromosome	peak7	7.52	1.830535	1926561	PA14_22100	1926578	1927303	-	16
refseq|NC_008463.1|chromosome	peak3	7.4	1.822885	1012336	PA14_11680	1012365	1013081	+	28
