## Supplementary Dataset 1 for "Determination of the Two-Component Systems regulatory network reveals core and accessory regulations across *Pseudomonas aeruginosa* lineages": CS11_PA1437_ALLpeaks_PAO1.tab

chrom	peakID	log(qvalue)	fold_enrichment	summit_position	closest_gene	gene_start	gene_end	strand	distance_to_closest_gene
refseq|NC_002516.2|chromosome	peak47	37541.21	118.754485	3290950	PA2935	3290694	3291173	-	0
refseq|NC_002516.2|chromosome	peak12	16137.36	69.00654	924145	PA0846	924182	924922	-	36
refseq|NC_002516.2|chromosome	peak38	8950.21	44.097735	2818913	PA2501	2818719	2818886	-	28
refseq|NC_002516.2|chromosome	peak31	5402.38	30.560425	2206894	PA2016	2206402	2206806	-	89
refseq|NC_002516.2|chromosome	peak44	4726.51	27.838315	3162216	PA2807	3161599	3162216	-	1
refseq|NC_002516.2|chromosome	peak48	3867.55	24.014795	3360831	PA3002	3360875	3364321	+	43
refseq|NC_002516.2|chromosome	peak84	3158.62	20.867965	6038071	PA5369	6038212	6039183	-	140
refseq|NC_002516.2|chromosome	peak35	2866.83	11.632155	2449168	PA2227	2448568	2449545	-	0
refseq|NC_002516.2|chromosome	peak53	2211.41	16.363875	3483472	PA3103	3481914	3483422	-	51
refseq|NC_002516.2|chromosome	peak14	2180.14	15.44615	1045613	PA0959	1045832	1046461	+	218
refseq|NC_002516.2|chromosome	peak49	2074.52	15.750185	3367750	PA3006	3366970	3367671	-	80
refseq|NC_002516.2|chromosome	peak39	1623.33	12.317115	2843465	PA2522	2842019	2843305	-	161
refseq|NC_002516.2|chromosome	peak22	1471.29	12.649404999999998	1562712	PA1434	1561919	1562632	-	81
refseq|NC_002516.2|chromosome	peak30	1154.13	10.73422	2130735	PA1945	2129307	2130635	+	101
refseq|NC_002516.2|chromosome	peak29	1118.88	10.600025	1950408	PA1798	1950439	1951725	-	30
refseq|NC_002516.2|chromosome	peak32	1111.0	10.567765	2265119	PA2066	2265126	2265764	-	6
refseq|NC_002516.2|chromosome	peak73	1037.18	10.014505	5192966	PA4625	5186411	5192875	-	92
refseq|NC_002516.2|chromosome	peak60	874.28	8.557735000000001	3819870	PA3412	3819527	3819796	-	75
refseq|NC_002516.2|chromosome	peak43	695.35	7.941594999999999	3122656	PA2763	3122377	3122586	-	71
refseq|NC_002516.2|chromosome	peak55	629.66	7.433365	3636415	PA3249	3635541	3636257	-	159
refseq|NC_002516.2|chromosome	peak85	573.96	6.816094999999999	6039262	PA5369	6038212	6039183	-	80
refseq|NC_002516.2|chromosome	peak58	541.4	6.472945000000001	3730305	PA3326	3729471	3730076	-	230
refseq|NC_002516.2|chromosome	peak10	486.92	6.547955	738527	PA0680	738111	738485	-	43
refseq|NC_002516.2|chromosome	peak83	457.01	6.26935	6026741	PA5360	6026779	6027468	+	37
refseq|NC_002516.2|chromosome	peak72	422.09	5.86037	5187170	PA4625	5186411	5192875	-	0
refseq|NC_002516.2|chromosome	peak24	416.38	4.65719	1664913	PA1527	1661412	1664900	+	14
refseq|NC_002516.2|chromosome	peak6	352.94	5.48165	496304	PA0441	494816	496255	-	50
refseq|NC_002516.2|chromosome	peak7	345.56	5.372260000000001	586800	PA0527.1	586867	586990	+	66
refseq|NC_002516.2|chromosome	peak0	334.62	5.338665000000001	27533	PA0025	26711	27535	+	0
refseq|NC_002516.2|chromosome	peak21	291.1	4.04471	1487437	PA1372	1486960	1489095	-	0
refseq|NC_002516.2|chromosome	peak71	278.78	4.51121	5069695	PA4526	5069763	5071463	+	67
refseq|NC_002516.2|chromosome	peak56	268.4	4.766875	3686866	PA3294	3686584	3688650	-	0
refseq|NC_002516.2|chromosome	peak62	238.2	4.445315	3902015	PA3486	3900233	3902659	+	0
refseq|NC_002516.2|chromosome	peak3	227.31	3.71019	289174	PA0257	288384	289175	-	0
refseq|NC_002516.2|chromosome	peak77	221.66	4.357525	5480336	PA4885	5480402	5481091	+	65
refseq|NC_002516.2|chromosome	peak59	209.09	4.2023850000000005	3791105	PA3384	3790150	3790986	-	120
refseq|NC_002516.2|chromosome	peak54	179.96	3.692295	3523945	PA3139	3522748	3523944	+	2
refseq|NC_002516.2|chromosome	peak66	149.3	3.49177	4763361	PA4256	4763119	4763532	-	0
refseq|NC_002516.2|chromosome	peak37	145.73	3.543895	2724289	PA2428	2723309	2724223	-	67
refseq|NC_002516.2|chromosome	peak16	127.84	2.8144400000000003	1246518	PA1151	1245665	1245928	+	591
refseq|NC_002516.2|chromosome	peak23	107.48	3.15043	1586554	PA1457	1586034	1586822	+	0
refseq|NC_002516.2|chromosome	peak51	104.88	3.12475	3394784	PA3031	3394816	3395037	+	31
refseq|NC_002516.2|chromosome	peak79	104.78	3.1124	5595161	PA4981	5593683	5595095	-	67
refseq|NC_002516.2|chromosome	peak41	100.81	2.81261	3088817	PA2730	3088660	3089613	-	0
refseq|NC_002516.2|chromosome	peak18	96.49	2.830355	1355619	PA1249	1355631	1357070	+	11
refseq|NC_002516.2|chromosome	peak20	96.47	2.843765	1454182	PA1339	1453470	1454204	-	0
refseq|NC_002516.2|chromosome	peak63	94.8	2.8792350000000004	3962227	PA3539	3961144	3961923	+	305
refseq|NC_002516.2|chromosome	peak28	92.67	2.99123	1942989	PA1793	1942447	1942944	-	46
refseq|NC_002516.2|chromosome	peak74	89.23	2.784365	5214850	PA4647	5213474	5214757	+	94
refseq|NC_002516.2|chromosome	peak68	87.0	2.88216	4843771	PA4315	4843812	4844186	+	40
refseq|NC_002516.2|chromosome	peak5	78.96	2.8031750000000004	383706	PA0340	382914	383717	+	0
refseq|NC_002516.2|chromosome	peak69	76.0	2.7138150000000003	5036876	PA4499	5036245	5036808	+	69
refseq|NC_002516.2|chromosome	peak25	75.46	2.743415	1681896	PA1544	1681071	1681805	-	92
refseq|NC_002516.2|chromosome	peak42	75.26	2.58711	3104113	PA2742	3104023	3104217	-	0
refseq|NC_002516.2|chromosome	peak1	74.13	2.70494	254728	PA0225	254791	255330	+	62
refseq|NC_002516.2|chromosome	peak17	70.49	2.673675	1267131	PA1168	1267282	1267602	+	150
