## Supplementary Dataset 1 for "Determination of the Two-Component Systems regulatory network reveals core and accessory regulations across *Pseudomonas aeruginosa* lineages": CS12_KdpE-IHMA87_03532_ALLpeaks_IHMA.tab

chrom	peakID	log(qvalue)	fold_enrichment	summit_position	closest_gene	gene_start	gene_end	strand	distance_to_closest_gene
IHMA87_1	peak37	12408.92	78.39002500000001	3796710	IHMA87_03537	3796580	3796669	-	42
IHMA87_1	peak48	5364.65	41.550675	4507793	IHMA87_04224	4508146	4509144	+	352
IHMA87_1	peak2	2190.25	21.89139	65966	IHMA87_00048	64723	65424	+	543
IHMA87_1	peak27	1982.51	20.43746	2559433	IHMA87_02434	2557674	2559134	-	300
IHMA87_1	peak70	1127.69	14.03012	6463076	IHMA87_06056	6463208	6464551	-	131
IHMA87_1	peak55	868.42	11.87021	5162284	IHMA87_04836	5162361	5164661	-	76
IHMA87_1	peak45	755.06	10.880565	4348650	IHMA87_04063	4348219	4349253	+	0
IHMA87_1	peak50	527.41	8.757275	4601065	IHMA87_04312	4600622	4601029	+	37
IHMA87_1	peak49	482.96	8.31414	4566485	IHMA87_04276	4566709	4567539	+	223
IHMA87_1	peak20	373.52	7.164985	1626273	IHMA87_01492	1626283	1626756	+	9
IHMA87_1	peak16	285.13	5.944520000000001	1287247	IHMA87_01192	1287348	1287665	+	100
IHMA87_1	peak5	264.85	5.94808	299672	IHMA87_00267	298534	299505	+	168
IHMA87_1	peak18	241.46	5.66317	1551276	IHMA87_01430	1550646	1550903	-	374
IHMA87_1	peak17	196.06	5.0876	1510479	IHMA87_01396	1509864	1510394	-	86
IHMA87_1	peak9	187.92	4.982889999999999	784932	IHMA87_00738	784999	787290	+	66
IHMA87_1	peak19	186.11	4.94375	1551722	IHMA87_01431	1551935	1552111	+	212
IHMA87_1	peak51	179.55	4.868214999999999	4650874	IHMA87_04366	4650613	4651119	+	0
IHMA87_1	peak32	178.4	4.844005	2872108	IHMA87_02708	2872196	2874193	+	87
IHMA87_1	peak12	177.46	4.844155000000001	1010989	IHMA87_00948	1010343	1010891	-	99
IHMA87_1	peak61	173.16	4.7773	5307343	IHMA87_04996	5307421	5308683	+	77
IHMA87_1	peak59	171.12	4.754685	5285403	IHMA87_04972	5285555	5285854	+	151
IHMA87_1	peak71	170.99	4.75668	6500407	IHMA87_06091	6500502	6501125	+	94
IHMA87_1	peak24	148.65	4.440485000000001	2313181	IHMA87_02165	2313298	2313990	+	116
IHMA87_1	peak42	147.4	4.420925	4159581	IHMA87_03885	4157951	4159540	-	42
IHMA87_1	peak64	146.61	4.410235	6087277	IHMA87_05718	6087347	6088693	+	69
IHMA87_1	peak11	145.69	4.397170000000001	906792	IHMA87_00844	905500	906699	-	94
IHMA87_1	peak26	145.44	4.399295	2535659	IHMA87_02421	2534662	2537208	+	0
IHMA87_1	peak39	113.88	3.927775	3932432	IHMA87_03668	3931856	3932287	-	146
IHMA87_1	peak52	109.32	3.857085	4667533	IHMA87_04381	4667645	4669357	+	111
IHMA87_1	peak6	108.14	3.839845	591006	IHMA87_00550	590570	591916	+	0
IHMA87_1	peak0	104.33	3.77558	57647	IHMA87_00044	52864	56652	+	996
IHMA87_1	peak21	92.55	3.581465	1926347	IHMA87_01793	1925708	1926325	+	23
IHMA87_1	peak47	92.26	3.57629	4468754	IHMA87_04184	4468358	4468726	-	29
IHMA87_1	peak56	86.4	3.42451	5164762	IHMA87_04837	5164832	5165560	+	69
IHMA87_2	peak72	86.2	3.468125	6952	IHMA87_06124	4213	5367	+	1586
IHMA87_1	peak28	73.21	3.24563	2707484	IHMA87_02576	2707125	2707370	+	115
IHMA87_1	peak35	68.92	3.16811	3328422	IHMA87_03089	3327945	3328418	-	5
IHMA87_1	peak36	65.99	3.1126000000000005	3350492	IHMA87_03108	3349642	3350445	-	48
IHMA87_1	peak8	54.76	2.892955	767444	IHMA87_00725	766191	767198	-	247
IHMA87_1	peak30	50.25	2.804755	2847627	IHMA87_02690	2846663	2847382	+	246
IHMA87_1	peak46	48.69	2.776705	4349468	IHMA87_04063	4348219	4349253	+	216
IHMA87_1	peak63	45.71	2.71762	5613091	IHMA87_05283	5613349	5613603	-	257
