## Supplementary Dataset 1 for "Determination of the Two-Component Systems regulatory network reveals core and accessory regulations across *Pseudomonas aeruginosa* lineages": CS12_KdpE-PA14_43340_ALLpeaks_PA14.tab

chrom	peakID	log(qvalue)	fold_enrichment	summit_position	closest_gene	gene_start	gene_end	strand	distance_to_closest_gene
refseq|NC_008463.1|chromosome	peak48	59970.22	201.93651	3867650	PA14_43420	3867742	3868896	-	91
refseq|NC_008463.1|chromosome	peak64	10753.03	46.463605	4562464	PA14_51340	4562837	4563835	+	372
refseq|NC_008463.1|chromosome	peak16	4833.46	29.19392	1550689	PA14_18060	1550092	1550622	-	68
refseq|NC_008463.1|chromosome	peak15	3754.84	24.423045	1342824	PA14_15750	1342467	1342745	+	80
refseq|NC_008463.1|chromosome	peak3	3735.95	24.34068	340965	PA14_03790	339852	340823	+	143
refseq|NC_008463.1|chromosome	peak0	2872.25	20.29253	54429	PA14_00520	54577	54699	+	147
refseq|NC_008463.1|chromosome	peak47	2231.85	16.362575	3840425	PA14_43100	3835369	3840213	+	213
refseq|NC_008463.1|chromosome	peak11	1858.87	15.148655000000002	858963	PA14_09970	856435	858843	-	121
refseq|NC_008463.1|chromosome	peak79	1615.49	13.8307	5217249	PA14_58570	5217322	5219583	-	72
refseq|NC_008463.1|chromosome	peak24	1606.88	12.743095	1921694	PA14_22080	1922000	1922695	-	305
refseq|NC_008463.1|chromosome	peak13	1553.87	13.48849	1066201	PA14_12370	1065554	1066102	-	100
refseq|NC_008463.1|chromosome	peak34	1434.88	12.810485	2352420	PA14_27050	2350962	2352392	+	29
refseq|NC_008463.1|chromosome	peak66	1197.05	11.42843	4606038	PA14_51880	4606220	4607551	+	181
refseq|NC_008463.1|chromosome	peak18	1174.53	11.29333	1675180	PA14_19380	1675192	1675665	+	11
refseq|NC_008463.1|chromosome	peak39	944.85	9.307435	2859478	PA14_32790	2848568	2864206	+	0
refseq|NC_008463.1|chromosome	peak1	862.28	8.35328	64276	PA14_00640	64665	66497	+	388
refseq|NC_008463.1|chromosome	peak36	721.51	8.40997	2565753	PA14_29590	2565307	2565660	-	94
refseq|NC_008463.1|chromosome	peak41	695.53	8.226325	3405336	PA14_38180	3405199	3406659	-	0
refseq|NC_008463.1|chromosome	peak62	439.32	6.154534999999999	4400955	PA14_49480	4399221	4401008	+	0
refseq|NC_008463.1|chromosome	peak29	420.49	5.92679	2030837	PA14_23390	2030647	2031909	+	0
refseq|NC_008463.1|chromosome	peak93	398.63	5.49368	5748986	PA14_64520	5748353	5748886	+	101
refseq|NC_008463.1|chromosome	peak71	355.52	5.42202	4754208	PA14_53610	4754190	4754795	+	0
refseq|NC_008463.1|chromosome	peak32	347.11	5.58188	2160076	PA14_24710	2160174	2160797	+	97
refseq|NC_008463.1|chromosome	peak70	312.23	5.30354	4679698	PA14_52800	4679966	4681921	-	267
refseq|NC_008463.1|chromosome	peak85	257.51	4.816275	5331712	PA14_59845	5331379	5331690	-	23
refseq|NC_008463.1|chromosome	peak20	236.08	4.582435	1767796	PA14_20550	1768003	1768341	-	206
refseq|NC_008463.1|chromosome	peak96	215.03	4.40798	5998751	PA14_67210	5998619	5999494	-	0
refseq|NC_008463.1|chromosome	peak10	214.44	4.40065	830840	PA14_09680	830905	833181	+	64
refseq|NC_008463.1|chromosome	peak2	192.43	4.0875	305756	PA14_03340	304673	305599	-	158
refseq|NC_008463.1|chromosome	peak69	188.85	4.147279999999999	4640573	PA14_52300	4640623	4642551	+	49
refseq|NC_008463.1|chromosome	peak97	186.82	4.115605	6165064	PA14_69130	6165123	6166469	+	58
refseq|NC_008463.1|chromosome	peak40	184.29	4.10311	2895530	PA14_33070	2895611	2897611	+	80
refseq|NC_008463.1|chromosome	peak19	181.85	4.049365	1766967	PA14_20530	1766195	1766671	+	297
refseq|NC_008463.1|chromosome	peak30	171.28	3.746975	2034139	PA14_23420	2034189	2036357	+	49
refseq|NC_008463.1|chromosome	peak58	153.36	3.676405	4354945	PA14_49030	4353842	4354873	+	73
refseq|NC_008463.1|chromosome	peak63	136.95	3.53979	4462589	PA14_50240	4462626	4462922	-	36
refseq|NC_008463.1|chromosome	peak52	127.93	3.490195	4153832	PA14_46620	4152844	4154124	-	0
refseq|NC_008463.1|chromosome	peak73	115.34	3.33117	4852466	PA14_54730	4852480	4852725	-	13
refseq|NC_008463.1|chromosome	peak23	115.29	3.329305	1889015	PA14_21720	1888121	1888975	+	41
refseq|NC_008463.1|chromosome	peak14	106.49	3.22896	1080343	PA14_12590	1080409	1081194	-	65
refseq|NC_008463.1|chromosome	peak12	104.92	3.208755	966550	PA14_11120	966785	967429	+	234
refseq|NC_008463.1|chromosome	peak80	104.84	3.137025	5219679	PA14_58570	5217322	5219583	-	97
refseq|NC_008463.1|chromosome	peak44	94.42	3.075875	3513915	PA14_39480	3513093	3515246	+	0
refseq|NC_008463.1|chromosome	peak82	84.29	2.908295	5276863	PA14_59230	5276845	5277171	-	0
refseq|NC_008463.1|chromosome	peak50	84.29	2.92708	4011990	PA14_45000	4012138	4013913	+	147
refseq|NC_008463.1|chromosome	peak53	84.26	2.943485	4175940	PA14_46880	4174351	4175940	-	1
refseq|NC_008463.1|chromosome	peak86	84.26	2.93455	5456961	PA14_61190	5457101	5458807	-	139
refseq|NC_008463.1|chromosome	peak72	70.42	2.67021	4755559	PA14_53610	4754190	4754795	+	765
refseq|NC_008463.1|chromosome	peak17	70.03	2.750325	1595917	PA14_18590	1596211	1596990	-	293
refseq|NC_008463.1|chromosome	peak101	69.36	2.480925	6514022	PA14_73150	6514115	6514738	+	92
refseq|NC_008463.1|chromosome	peak38	68.04	2.71488	2783591	PA14_31960	2782854	2783528	-	64
refseq|NC_008463.1|chromosome	peak67	67.99	2.71546	4610100	PA14_51910	4609854	4610810	+	0
refseq|NC_008463.1|chromosome	peak90	67.18	2.705585	5604792	PA14_62830	5604675	5605430	-	0
refseq|NC_008463.1|chromosome	peak60	66.39	2.50826	4399624	PA14_49480	4399221	4401008	+	0
refseq|NC_008463.1|chromosome	peak91	65.36	2.676025	5692450	PA14_63850	5690963	5692366	-	85
refseq|NC_008463.1|chromosome	peak98	65.31	2.67484	6243918	PA14_69990	6243935	6245008	-	16
refseq|NC_008463.1|chromosome	peak54	61.64	2.62038	4180452	PA14_46950	4180443	4181177	+	0
refseq|NC_008463.1|chromosome	peak57	53.22	2.4798150000000003	4354193	PA14_49030	4353842	4354873	+	0
refseq|NC_008463.1|chromosome	peak59	51.32	2.462165	4391739	PA14_49420	4391560	4392918	-	0
refseq|NC_008463.1|chromosome	peak95	50.62	2.45478	5997000	PA14_67190	5996863	5997744	-	0
refseq|NC_008463.1|chromosome	peak46	47.44	2.396075	3831365	PA14_43050	3829632	3831188	-	178
refseq|NC_008463.1|chromosome	peak56	47.05	2.389295	4351126	PA14_48950	4351112	4351363	-	0
refseq|NC_008463.1|chromosome	peak5	45.43	2.351875	712287	PA14_08310	712461	713513	+	173
refseq|NC_008463.1|chromosome	peak21	44.71	2.301985	1862388	PA14_21480	1862506	1863060	+	117
refseq|NC_008463.1|chromosome	peak89	41.42	2.29898	5540627	PA14_62100	5541735	5542343	-	1107
refseq|NC_008463.1|chromosome	peak75	40.39	2.277125	4956604	PA14_55640	4957850	4959079	+	1245
refseq|NC_008463.1|chromosome	peak42	40.34	2.275575	3406456	PA14_38180	3405199	3406659	-	0
refseq|NC_008463.1|chromosome	peak76	40.27	2.2690650000000003	5076421	PA14_56950	5075693	5076376	-	46
refseq|NC_008463.1|chromosome	peak99	39.05	2.25749	6317092	PA14_70920	6318229	6319545	-	1136
refseq|NC_008463.1|chromosome	peak35	35.7	2.1957	2432629	PA14_28100	2432715	2434523	-	85
refseq|NC_008463.1|chromosome	peak25	33.05	1.982515	1924508	PA14_22090	1923032	1924132	-	377
refseq|NC_008463.1|chromosome	peak6	31.49	2.00775	733652	PA14_08560	731347	732546	+	1107
refseq|NC_008463.1|chromosome	peak94	30.58	2.09771	5812948	PA14_65200	5810076	5812799	-	150
refseq|NC_008463.1|chromosome	peak65	30.45	2.04547	4586980	PA14_51600	4586665	4587288	-	0
refseq|NC_008463.1|chromosome	peak22	28.96	1.99414	1863158	PA14_21490	1863075	1865723	+	0
refseq|NC_008463.1|chromosome	peak26	27.26	1.986685	1927447	PA14_22110	1927460	1928419	-	12
refseq|NC_008463.1|chromosome	peak68	26.48	2.013515	4633523	PA14_52240	4633563	4634900	-	39
refseq|NC_008463.1|chromosome	peak87	25.83	2.001265	5465061	PA14_61210	5465175	5466146	+	113
refseq|NC_008463.1|chromosome	peak49	22.71	1.938375	3932141	PA14_44190	3932315	3933703	+	173
refseq|NC_008463.1|chromosome	peak92	21.87	1.920865	5694582	PA14_63890	5693711	5694508	-	75
refseq|NC_008463.1|chromosome	peak4	21.79	1.914975	527868	PA14_05950	526330	527706	-	163
refseq|NC_008463.1|chromosome	peak51	19.33	1.86022	4084998	PA14_45940	4084370	4084975	-	24
refseq|NC_008463.1|chromosome	peak78	19.06	1.85445	5152769	PA14_57890	5152896	5153876	+	126
refseq|NC_008463.1|chromosome	peak81	18.65	1.846465	5263797	PA14_59100	5262925	5264250	+	0
refseq|NC_008463.1|chromosome	peak28	17.34	1.7973	1932014	PA14_22130	1931382	1932050	-	0
refseq|NC_008463.1|chromosome	peak45	17.33	1.815065	3627048	PA14_40630	3626428	3627012	-	37
refseq|NC_008463.1|chromosome	peak84	16.83	1.784745	5330110	PA14_59830	5328614	5330095	+	16
refseq|NC_008463.1|chromosome	peak83	15.34	1.70863	5300190	PA14_59550	5299690	5300916	+	0
refseq|NC_008463.1|chromosome	peak27	14.55	1.73664	1928387	PA14_22110	1927460	1928419	-	0
refseq|NC_008463.1|chromosome	peak77	14.19	1.73544	5141206	PA14_57720	5140198	5141115	-	92
refseq|NC_008463.1|chromosome	peak100	13.95	1.7300399999999998	6355159	PA14_71320	6355205	6355774	+	45
refseq|NC_008463.1|chromosome	peak31	13.25	1.705735	2037029	PA14_23430	2036366	2038018	+	0
refseq|NC_008463.1|chromosome	peak43	12.36	1.684065	3435335	PA14_38500	3434505	3435308	-	28
refseq|NC_008463.1|chromosome	peak33	10.22	1.622045	2251954	PA14_25800	2251906	2252544	+	0
refseq|NC_008463.1|chromosome	peak9	6.76	1.4932949999999998	770114	PA14_09080	769971	770327	+	0
