## Supplementary Dataset 1 for "Determination of the Two-Component Systems regulatory network reveals core and accessory regulations across *Pseudomonas aeruginosa* lineages": CS12_KdpE-PA1637_ALLpeaks_PAO1.tab

chrom	peakID	log(qvalue)	fold_enrichment	summit_position	closest_gene	gene_start	gene_end	strand	distance_to_closest_gene
refseq|NC_002516.2|chromosome	peak11	22017.98	123.41496	1775843	PA1632	1775849	1776034	+	5
refseq|NC_002516.2|chromosome	peak29	2633.73	19.643065	5927035	PA5264	5926134	5927105	-	0
refseq|NC_002516.2|chromosome	peak7	2343.78	20.553775	1087462	PA1003	1086097	1087095	-	368
refseq|NC_002516.2|chromosome	peak9	1475.76	17.152045	1458634	PA1345	1458707	1460296	+	72
refseq|NC_002516.2|chromosome	peak13	1465.34	16.774535	2577052	PA2334	2576089	2577000	-	53
refseq|NC_002516.2|chromosome	peak21	1265.58	13.627195	4007434	PA3575	4007507	4008037	+	72
refseq|NC_002516.2|chromosome	peak22	866.07	11.47983	4215177	PA3762	4214762	4215079	-	99
refseq|NC_002516.2|chromosome	peak15	815.94	11.487625	3016133	PA2667	3016246	3016599	+	112
refseq|NC_002516.2|chromosome	peak24	548.53	8.62161	4663735	PA4168	4663854	4666262	+	118
refseq|NC_002516.2|chromosome	peak12	505.23	7.087820000000001	2228863	PA2037	2227541	2229001	+	0
refseq|NC_002516.2|chromosome	peak23	389.59	7.28129	4458755	PA3978	4458854	4459402	+	98
refseq|NC_002516.2|chromosome	peak26	364.04	7.03295	5053543	PA4514	5053616	5055877	-	72
refseq|NC_002516.2|chromosome	peak0	316.91	5.52428	65909	PA0051	66303	68135	+	393
refseq|NC_002516.2|chromosome	peak1	291.37	6.211335	326803	PA0290	325700	326671	+	133
refseq|NC_002516.2|chromosome	peak20	275.84	5.9284300000000005	3865766	PA3458	3865281	3865754	-	13
refseq|NC_002516.2|chromosome	peak25	249.69	5.7521	4696073	PA4197	4693759	4696035	-	39
refseq|NC_002516.2|chromosome	peak4	108.3	3.695545	971897	PA0887.1	971858	971972	+	0
refseq|NC_002516.2|chromosome	peak5	99.37	3.64991	1010998	PA0925	1011047	1011454	-	48
