## Supplementary Dataset 1 for "Determination of the Two-Component Systems regulatory network reveals core and accessory regulations across *Pseudomonas aeruginosa* lineages": CS13_ParR-IHMA87_03330_ALLpeaks_IHMA.tab

chrom	peakID	log(qvalue)	fold_enrichment	summit_position	closest_gene	gene_start	gene_end	strand	distance_to_closest_gene
IHMA87_1	peak29	20788.02	582.89725	5164753	IHMA87_04837	5164832	5165560	+	78
IHMA87_1	peak0	12612.74	381.312445	58356	IHMA87_00045	59228	62380	+	871
IHMA87_1	peak19	3032.29	139.426485	2769192	IHMA87_02628	2768449	2769123	-	70
IHMA87_1	peak4	3013.25	109.32346	600245	IHMA87_00556	600674	600919	+	428
IHMA87_1	peak1	1765.39	84.65138999999999	147987	IHMA87_00127	148039	148320	-	51
IHMA87_1	peak24	1550.68	69.94373	4352158	IHMA87_04067	4352092	4354080	-	0
IHMA87_1	peak22	1225.3	55.690715	3932416	IHMA87_03668	3931856	3932287	-	130
IHMA87_1	peak12	1046.73	65.13847	1793024	IHMA87_01659	1791498	1792814	+	211
IHMA87_1	peak21	1014.05	63.557535	3603168	IHMA87_03331	3601859	3603145	+	24
IHMA87_1	peak15	608.47	38.374505	2536917	IHMA87_02421	2534662	2537208	+	0
IHMA87_1	peak17	365.12	24.779455	2662082	IHMA87_02524	2661105	2662049	-	34
IHMA87_1	peak5	361.64	25.39564	602086	IHMA87_00557	601457	603193	-	0
IHMA87_1	peak20	315.18	25.635285000000003	3155244	IHMA87_02928	3155307	3156077	+	62
IHMA87_1	peak7	278.41	22.766755	798319	IHMA87_00749	798369	799196	+	49
IHMA87_2	peak33	215.24	19.31155	10083	IHMA87_06126	10112	10699	-	28
IHMA87_1	peak11	204.63	16.810254999999998	1579112	IHMA87_01451	1578787	1578996	+	117
IHMA87_1	peak14	180.24	17.13721	1878412	IHMA87_01750	1877366	1878370	-	43
IHMA87_1	peak27	179.44	19.10109	4738652	IHMA87_04447	4738721	4739158	-	68
IHMA87_1	peak16	166.7	17.11483	2614323	IHMA87_02480	2614555	2615070	-	231
IHMA87_2	peak34	120.06	13.372985	31232	IHMA87_06149	31259	31648	-	26
IHMA87_1	peak23	104.78	12.13466	4262883	IHMA87_03984	4261417	4262856	-	28
IHMA87_1	peak18	90.6	12.087825	2707856	IHMA87_02576	2707125	2707370	+	487
