## Supplementary Dataset 1 for "Determination of the Two-Component Systems regulatory network reveals core and accessory regulations across *Pseudomonas aeruginosa* lineages": CS13_ParR-PA14_41260_ALLpeaks_PA14.tab

chrom	peakID	log(qvalue)	fold_enrichment	summit_position	closest_gene	gene_start	gene_end	strand	distance_to_closest_gene
refseq|NC_008463.1|chromosome	peak16	6002.81	378.65136	5219683	PA14_58570	5217322	5219583	-	101
refseq|NC_008463.1|chromosome	peak13	1573.77	139.63241499999998	4633523	PA14_52240	4633563	4634900	-	39
refseq|NC_008463.1|chromosome	peak12	849.45	69.99210500000001	4400930	PA14_49480	4399221	4401008	+	0
refseq|NC_008463.1|chromosome	peak11	336.74	36.41707	4399510	PA14_49480	4399221	4401008	+	0
refseq|NC_008463.1|chromosome	peak0	232.1	25.948385	64393	PA14_00640	64665	66497	+	271
refseq|NC_008463.1|chromosome	peak10	133.5	21.88062	4133254	PA14_46450	4131283	4133016	+	239
refseq|NC_008463.1|chromosome	peak4	114.97	19.78527	1816898	PA14_21020	1809617	1816675	-	224
refseq|NC_008463.1|chromosome	peak5	90.71	14.49526	1921656	PA14_22080	1922000	1922695	-	343
refseq|NC_008463.1|chromosome	peak9	87.28	15.95433	3684257	PA14_41270	3682952	3684238	+	20
refseq|NC_008463.1|chromosome	peak8	85.13	15.480215	3038681	PA14_34150	3037579	3038664	+	18
refseq|NC_008463.1|chromosome	peak3	35.58	9.24307	972030	PA14_11160	971612	971986	-	45
refseq|NC_008463.1|chromosome	peak15	22.29	7.129655	4773079	PA14_53830	4773215	4773610	-	135
refseq|NC_008463.1|chromosome	peak2	12.8	5.425554999999999	901276	PA14_10440	899938	901194	-	83
refseq|NC_008463.1|chromosome	peak7	12.76	5.29493	2783579	PA14_31960	2782854	2783528	-	52
refseq|NC_008463.1|chromosome	peak6	12.23	4.86125	2033439	PA14_23410	2033233	2034075	+	0
refseq|NC_008463.1|chromosome	peak1	11.13	5.03853	858958	PA14_09970	856435	858843	-	116
refseq|NC_008463.1|chromosome	peak14	7.61	4.02975	4752759	PA14_53590	4752288	4753559	+	0
