## Supplementary Dataset 1 for "Determination of the Two-Component Systems regulatory network reveals core and accessory regulations across *Pseudomonas aeruginosa* lineages": CS13_ParR-PA1799_ALLpeaks_PAO1.tab

chrom	peakID	log(qvalue)	fold_enrichment	summit_position	closest_gene	gene_start	gene_end	strand	distance_to_closest_gene
refseq|NC_002516.2|chromosome	peak16	24869.71	159.066085	5055978	PA4514	5053616	5055877	-	102
refseq|NC_002516.2|chromosome	peak10	6608.88	63.242205	3730341	PA3327	3730557	3737615	+	215
refseq|NC_002516.2|chromosome	peak3	3871.54	68.69779	1018036	PA0930	1016657	1017994	+	43
refseq|NC_002516.2|chromosome	peak7	1866.16	26.089035	2605919	PA2359	2605937	2607022	-	17
refseq|NC_002516.2|chromosome	peak6	1539.45	38.36124	1950410	PA1798	1950439	1951725	-	28
refseq|NC_002516.2|chromosome	peak12	1236.9	23.51653	4554423	PA4076	4554467	4554841	+	43
refseq|NC_002516.2|chromosome	peak2	884.19	23.79331	884303	PA0806	883777	884172	+	132
refseq|NC_002516.2|chromosome	peak13	433.64	14.756405	4609484	PA4121	4609567	4610226	+	82
refseq|NC_002516.2|chromosome	peak0	224.98	9.237555	144092	PA0125	143845	144072	-	21
