## Supplementary Dataset 1 for "Determination of the Two-Component Systems regulatory network reveals core and accessory regulations across *Pseudomonas aeruginosa* lineages": CS14_ErbR-IHMA87_03142_ALLpeaks_IHMA.tab

chrom	peakID	log(qvalue)	fold_enrichment	summit_position	closest_gene	gene_start	gene_end	strand	distance_to_closest_gene
IHMA87_1	peak374	2418.05	22.508305	3530454	IHMA87_03265	3529766	3531208	+	0
IHMA87_1	peak357	2392.58	23.284265	3385790	IHMA87_03141	3385551	3385691	-	100
IHMA87_1	peak82	2073.4	21.07805	693247	IHMA87_00648	690911	693798	+	0
IHMA87_1	peak499	1979.84	20.41816	4882853	IHMA87_04578	4882284	4885171	-	0
IHMA87_1	peak611	1973.01	20.3703	5491935	IHMA87_05159	5491356	5494243	-	0
IHMA87_1	peak699	1942.19	20.150985	6288251	IHMA87_05897	6287690	6290577	-	0
IHMA87_1	peak309	1823.62	19.302425	2701761	IHMA87_02566	2701228	2701890	+	0
IHMA87_1	peak505	1742.8	18.72251	4924225	IHMA87_04607	4924386	4924604	+	160
IHMA87_1	peak279	1720.69	18.558295	2547653	IHMA87_02430	2547081	2547950	+	0
IHMA87_2	peak747	1666.63	18.163315	42440	IHMA87_06158	39801	42512	-	0
IHMA87_1	peak465	1618.17	17.804125	4535007	IHMA87_04245	4534993	4537218	-	0
IHMA87_1	peak58	1580.95	17.33294	596339	IHMA87_00554	595682	596728	-	0
IHMA87_1	peak469	1562.06	17.388844999999996	4544351	IHMA87_04251	4544432	4545385	-	80
IHMA87_1	peak323	1549.02	17.293120000000002	2847682	IHMA87_02690	2846663	2847382	+	301
IHMA87_1	peak110	1421.77	12.714175	976882	IHMA87_00913	976423	976878	-	5
IHMA87_1	peak417	1299.25	15.38388	3895156	IHMA87_03636	3895213	3896757	+	56
IHMA87_1	peak584	1297.4	15.37038	5303047	IHMA87_04993	5303169	5304224	-	121
IHMA87_1	peak345	1278.32	15.22154	3158102	IHMA87_02929	3156112	3158184	+	0
IHMA87_1	peak26	1274.77	15.193375	262541	IHMA87_00230	262352	263020	+	0
IHMA87_1	peak319	1274.18	15.192785	2832838	IHMA87_02687	2832996	2834684	+	157
IHMA87_1	peak575	1250.44	15.0	5285136	IHMA87_04971	5283917	5285026	+	111
IHMA87_1	peak199	1213.57	14.709505	1918598	IHMA87_01787	1918432	1919469	+	0
IHMA87_1	peak486	1174.91	12.973905	4653174	IHMA87_04367	4651139	4653094	-	81
IHMA87_1	peak582	1157.85	14.26288	5301415	IHMA87_04989	5300089	5301624	+	0
IHMA87_1	peak9	1143.22	14.04806	62254	IHMA87_00045	59228	62380	+	0
IHMA87_2	peak787	1136.57	14.09747	154563	IHMA87_06282	154421	154669	-	0
IHMA87_1	peak92	1122.64	12.56232	718470	IHMA87_00680	718407	719093	+	0
IHMA87_1	peak171	1109.42	13.874480000000002	1555826	IHMA87_01434	1555254	1556045	-	0
IHMA87_1	peak103	1072.97	13.157195	839868	IHMA87_00788	839121	840548	-	0
IHMA87_1	peak490	1041.3	13.3163	4726630	IHMA87_04433	4726154	4727182	+	0
IHMA87_1	peak553	967.91	12.70958	5240514	IHMA87_04927	5239525	5240649	-	0
IHMA87_2	peak763	927.53	12.37113	79565	IHMA87_06195	78774	79877	+	0
IHMA87_1	peak401	925.52	12.35667	3746400	IHMA87_03491	3746484	3747080	+	83
IHMA87_1	peak187	882.72	11.36066	1706942	IHMA87_01577	1704427	1706925	+	18
IHMA87_1	peak688	878.19	11.95234	6200813	IHMA87_05813	6200250	6202346	-	0
IHMA87_1	peak536	872.96	11.90929	5190483	IHMA87_04865	5189923	5191863	-	0
IHMA87_1	peak80	847.99	11.446955	689668	IHMA87_00645	688908	690438	+	0
IHMA87_1	peak334	846.61	11.49888	3056267	IHMA87_02838	3056552	3057490	+	284
IHMA87_1	peak66	836.85	11.596165	605325	IHMA87_00560	605409	605485	-	83
IHMA87_1	peak501	836.49	11.59	4886416	IHMA87_04581	4885644	4887174	-	0
IHMA87_1	peak613	829.94	11.53273	5495485	IHMA87_05162	5494716	5496246	-	0
IHMA87_1	peak202	815.58	11.407765	1924352	IHMA87_01792	1924059	1925177	+	0
IHMA87_2	peak735	811.89	11.373085	9191	IHMA87_06125	9502	9951	-	310
IHMA87_1	peak158	809.23	11.351765	1413882	IHMA87_01306	1413539	1413802	-	81
IHMA87_2	peak750	802.93	11.285235	49090	IHMA87_06166	47750	48832	-	259
IHMA87_1	peak189	801.6	11.281785	1709718	IHMA87_01579	1708848	1710008	+	0
IHMA87_1	peak521	798.57	11.25499	5071126	IHMA87_04750	5071048	5071830	-	0
IHMA87_1	peak678	793.39	11.214215	6190873	IHMA87_05806	6189861	6191336	+	0
IHMA87_1	peak701	790.12	10.915905	6291816	IHMA87_05900	6291050	6292580	-	0
IHMA87_1	peak55	786.64	11.152885	593016	IHMA87_00551	591906	594149	+	0
IHMA87_1	peak528	775.59	11.05367	5136137	IHMA87_04814	5136096	5136905	-	0
IHMA87_1	peak449	766.37	10.60098	4405775	IHMA87_04118	4405704	4406882	-	0
IHMA87_1	peak5	751.68	10.8446	52323	IHMA87_00043	42234	52406	+	0
IHMA87_1	peak18	743.37	10.71551	134174	IHMA87_00109	132903	134495	+	0
IHMA87_1	peak595	735.54	10.47988	5352148	IHMA87_05039	5351946	5352434	+	0
IHMA87_1	peak376	733.1	10.675815	3538739	IHMA87_03274	3538095	3538679	-	61
IHMA87_1	peak544	715.06	10.51621	5222565	IHMA87_04901	5222224	5222586	-	0
IHMA87_1	peak217	714.59	10.50649	2043840	IHMA87_01898	2043674	2043801	-	40
IHMA87_1	peak140	713.56	10.496855	1173922	IHMA87_01087	1173399	1174754	+	0
IHMA87_1	peak458	704.39	10.41536	4507740	IHMA87_04223	4506364	4507422	-	319
IHMA87_1	peak504	695.19	10.332055	4913858	IHMA87_04596	4913341	4913823	+	36
IHMA87_1	peak326	694.56	10.325095	2850938	IHMA87_02692	2852257	2852436	+	1318
IHMA87_1	peak411	693.35	10.310025	3877024	IHMA87_03615	3876344	3877771	+	0
IHMA87_1	peak276	620.55	9.63885	2543186	IHMA87_02427	2542690	2543472	-	0
IHMA87_1	peak59	606.6	9.5073	597128	IHMA87_00555	597323	599575	-	194
IHMA87_1	peak622	589.01	9.34538	5564703	IHMA87_05230	5562689	5564608	-	96
IHMA87_1	peak91	585.55	8.260860000000001	717125	IHMA87_00677	716936	717757	+	0
IHMA87_1	peak385	582.69	9.279745	3609430	IHMA87_03340	3607966	3610023	-	0
IHMA87_1	peak143	575.91	9.21722	1207039	IHMA87_01116	1201069	1207842	+	0
IHMA87_1	peak281	568.18	9.144235000000002	2550754	IHMA87_02431	2548489	2551074	-	0
IHMA87_1	peak4	563.44	9.100285	40283	IHMA87_00041	39919	40140	+	144
IHMA87_1	peak635	554.25	9.010695	5714153	IHMA87_05386	5711714	5714653	+	0
IHMA87_1	peak204	552.35	8.995445	1926817	IHMA87_01794	1926552	1927586	+	0
IHMA87_1	peak179	536.0	8.828790000000001	1602620	IHMA87_01473	1601823	1602548	+	73
IHMA87_1	peak671	527.54	7.089035	6166446	IHMA87_05788	6166063	6166905	+	0
IHMA87_1	peak170	520.96	8.681655	1552658	IHMA87_01433	1552570	1555239	-	0
IHMA87_1	peak65	511.62	8.593595	602586	IHMA87_00557	601457	603193	-	0
IHMA87_1	peak8	509.83	8.57553	58443	IHMA87_00045	59228	62380	+	784
IHMA87_1	peak628	506.15	8.53705	5612432	IHMA87_05282	5611192	5611902	+	531
IHMA87_1	peak208	505.74	8.534245	1933990	IHMA87_01801	1933707	1935719	+	0
IHMA87_1	peak507	502.03	8.406965	4931446	IHMA87_04611	4930839	4932728	+	0
IHMA87_1	peak166	500.4	8.477665	1516717	IHMA87_01403	1515812	1516708	+	10
IHMA87_1	peak142	500.21	8.449485	1189907	IHMA87_01107	1189498	1190577	+	0
IHMA87_1	peak535	499.48	8.46826	5189066	IHMA87_04864	5189174	5189926	-	107
IHMA87_1	peak436	496.69	8.442755	4269335	IHMA87_03988	4267797	4269041	-	295
IHMA87_1	peak201	495.3	8.43069	1921533	IHMA87_01789	1920792	1921796	+	0
IHMA87_1	peak299	491.25	8.386894999999999	2680672	IHMA87_02540	2680765	2681382	+	92
IHMA87_1	peak625	488.33	8.358080000000001	5582103	IHMA87_05249	5581197	5581970	-	134
IHMA87_1	peak663	483.43	8.30988	6143468	IHMA87_05775	6142794	6145409	+	0
IHMA87_1	peak50	478.22	8.260645	589580	IHMA87_00550	590570	591916	+	989
IHMA87_1	peak513	473.42	7.822000000000001	4991371	IHMA87_04669	4991428	4991730	+	56
IHMA87_2	peak770	469.5	8.166635	103160	IHMA87_06221	102631	103596	-	0
IHMA87_1	peak683	463.26	8.10805	6197035	IHMA87_05811	6196423	6197796	-	0
IHMA87_1	peak139	457.17	8.04152	1172203	IHMA87_01086	1171771	1173210	+	0
IHMA87_1	peak364	457.17	8.04578	3413374	IHMA87_03167	3412376	3413281	+	94
IHMA87_1	peak629	435.95	7.822664999999999	5613666	IHMA87_05283	5613349	5613603	-	64
IHMA87_1	peak52	429.7	7.762755	590826	IHMA87_00550	590570	591916	+	0
IHMA87_1	peak546	417.35	7.62852	5224986	IHMA87_04906	5225028	5225180	+	41
IHMA87_1	peak502	409.75	7.555315	4907774	IHMA87_04591	4906028	4907635	-	140
IHMA87_1	peak457	403.84	7.485535	4497063	IHMA87_04212	4496813	4498192	+	0
IHMA87_1	peak700	402.87	7.456849999999999	6291342	IHMA87_05900	6291050	6292580	-	0
IHMA87_1	peak163	393.91	6.91204	1438842	IHMA87_01329	1437914	1441435	+	0
IHMA87_1	peak236	393.55	7.384129999999999	2302947	IHMA87_02155	2302582	2302824	+	124
IHMA87_2	peak746	392.27	7.364095	40641	IHMA87_06158	39801	42512	-	0
IHMA87_1	peak519	392.02	7.36302	5065035	IHMA87_04740	5065119	5065468	-	83
IHMA87_1	peak612	386.83	7.307554999999999	5495006	IHMA87_05162	5494716	5496246	-	0
IHMA87_2	peak768	383.98	7.278285	97959	IHMA87_06216	98169	99086	+	209
IHMA87_2	peak741	383.52	7.2668	29685	IHMA87_06148	29560	31164	+	0
IHMA87_1	peak308	381.9	7.255890000000001	2701209	IHMA87_02565	2700526	2701215	+	0
IHMA87_1	peak352	379.7	7.23095	3301789	IHMA87_03063	3300744	3301967	-	0
IHMA87_1	peak211	376.82	7.20171	1973231	IHMA87_01842	1973359	1974867	+	127
IHMA87_1	peak414	375.19	6.562645	3880536	IHMA87_03619	3879869	3881296	+	0
IHMA87_2	peak756	374.52	7.174025	59886	IHMA87_06175	59635	59865	+	22
IHMA87_1	peak81	371.02	6.573785	690146	IHMA87_00645	688908	690438	+	0
IHMA87_2	peak788	370.79	7.1313	157540	IHMA87_06287	157472	157939	-	0
IHMA87_1	peak563	370.22	7.131005	5266601	IHMA87_04954	5266552	5267793	-	0
IHMA87_1	peak315	369.46	6.855025	2748183	IHMA87_02614	2747869	2748804	+	0
IHMA87_1	peak527	367.67	7.10105	5124438	IHMA87_04806	5124197	5125642	+	0
IHMA87_1	peak156	360.0	7.02144	1382032	IHMA87_01276	1381254	1382039	-	0
IHMA87_1	peak692	359.14	7.011735	6210333	IHMA87_05820	6208656	6210329	-	5
IHMA87_1	peak355	356.21	6.978135	3381929	IHMA87_03137	3381379	3381816	-	114
IHMA87_2	peak752	356.17	6.976755000000001	53565	IHMA87_06169	51068	54085	+	0
IHMA87_1	peak358	354.46	6.730405	3391570	IHMA87_03146	3391588	3392787	-	17
IHMA87_1	peak397	351.41	6.277035	3681737	IHMA87_03428	3681022	3682074	-	0
IHMA87_1	peak459	348.58	6.897310000000001	4512082	IHMA87_04227	4511388	4512293	-	0
IHMA87_1	peak359	348.35	6.88929	3406583	IHMA87_03161	3406732	3407703	+	148
IHMA87_1	peak573	341.88	6.818394999999999	5275063	IHMA87_04960	5274546	5275100	+	0
IHMA87_1	peak525	338.58	6.78116	5101523	IHMA87_04784	5101544	5103037	+	20
IHMA87_1	peak124	337.37	6.764575000000001	1051516	IHMA87_00987	1050384	1051310	-	207
IHMA87_1	peak500	335.62	6.17022	4885933	IHMA87_04581	4885644	4887174	-	0
IHMA87_1	peak382	335.61	6.748365	3598619	IHMA87_03327	3597494	3598774	-	0
IHMA87_1	peak73	335.53	6.65203	632934	IHMA87_00584	631572	634352	-	0
IHMA87_1	peak133	335.19	6.745335	1147689	IHMA87_01068	1145344	1149129	+	0
IHMA87_1	peak289	334.12	6.732944999999999	2558568	IHMA87_02434	2557674	2559134	-	0
IHMA87_1	peak273	332.01	6.707834999999999	2533895	IHMA87_02420	2533980	2534270	+	84
IHMA87_2	peak757	326.14	6.643220000000001	64942	IHMA87_06183	63362	65548	-	0
IHMA87_2	peak774	326.12	6.646985000000001	112810	IHMA87_06233	112837	113235	+	26
IHMA87_1	peak361	318.37	6.376715	3409376	IHMA87_03164	3409365	3409814	+	0
IHMA87_1	peak337	313.87	6.5044900000000005	3113758	IHMA87_02886	3113338	3113736	-	23
IHMA87_1	peak483	313.78	6.50412	4630323	IHMA87_04345	4630343	4631059	+	19
IHMA87_1	peak607	312.16	6.48797	5464598	IHMA87_05135	5463692	5464621	-	0
IHMA87_1	peak423	310.19	6.463519999999999	4054070	IHMA87_03781	4052825	4055062	-	0
IHMA87_1	peak120	305.81	6.26013	1045128	IHMA87_00982	1045026	1045143	+	0
IHMA87_1	peak412	305.63	5.872195	3878727	IHMA87_03618	3878578	3879504	+	0
IHMA87_1	peak378	293.56	6.27483	3565728	IHMA87_03298	3564770	3565840	+	0
IHMA87_1	peak706	289.98	6.23271	6352866	IHMA87_05956	6352611	6352856	-	11
IHMA87_1	peak354	289.31	6.22378	3379486	IHMA87_03135	3378371	3379285	-	202
IHMA87_1	peak667	288.46	5.8197600000000005	6150400	IHMA87_05778	6148615	6151656	-	0
IHMA87_1	peak514	288.17	6.204925	5005012	IHMA87_04683	5004078	5005007	-	6
IHMA87_1	peak343	285.19	6.171865	3125517	IHMA87_02902	3125518	3126447	+	0
IHMA87_1	peak327	283.26	6.150835	2851770	IHMA87_02692	2852257	2852436	+	486
IHMA87_1	peak229	280.39	6.09525	2149490	IHMA87_01998	2149000	2149536	+	0
IHMA87_2	peak773	273.02	6.0327	108049	IHMA87_06226	107114	108043	-	7
IHMA87_1	peak600	270.63	5.999855	5390442	IHMA87_05065	5388302	5390368	-	75
IHMA87_1	peak307	267.96	5.973435	2700420	IHMA87_02565	2700526	2701215	+	105
IHMA87_1	peak400	255.56	5.820015	3698025	IHMA87_03443	3697486	3698247	-	0
IHMA87_1	peak269	254.79	5.81106	2527684	IHMA87_02412	2527192	2527743	-	0
IHMA87_1	peak94	253.07	5.666965	721800	IHMA87_00688	721765	722157	+	0
IHMA87_1	peak621	249.42	5.746585	5559253	IHMA87_05226	5559161	5559246	-	8
