## Supplementary Dataset 1 for "Determination of the Two-Component Systems regulatory network reveals core and accessory regulations across *Pseudomonas aeruginosa* lineages": CS14_ErbR-PA14_38930_ALLpeaks_PA14.tab

chrom	peakID	log(qvalue)	fold_enrichment	summit_position	closest_gene	gene_start	gene_end	strand	distance_to_closest_gene
refseq|NC_008463.1|chromosome	peak98	3973.83	25.30685	737371	PA14_08620	738405	739343	+	1033
refseq|NC_008463.1|chromosome	peak849	3862.28	24.923505	6313381	PA14_70860	6311131	6312102	-	1280
refseq|NC_008463.1|chromosome	peak749	3677.05	24.07073	5536893	PA14_62040	5535182	5535889	-	1005
refseq|NC_008463.1|chromosome	peak543	3341.27	21.62136	4353256	PA14_49020	4353287	4353553	+	30
refseq|NC_008463.1|chromosome	peak560	3076.69	20.552555	4562427	PA14_51330	4561030	4562088	-	340
refseq|NC_008463.1|chromosome	peak601	3025.15	19.7089	4753978	PA14_53600	4753546	4754154	+	0
refseq|NC_008463.1|chromosome	peak821	2593.41	18.415385	6077234	PA14_68110	6077376	6077846	+	141
refseq|NC_008463.1|chromosome	peak184	2464.98	18.283375	1455325	PA14_16990	1454959	1455252	-	74
refseq|NC_008463.1|chromosome	peak443	2456.46	18.2457	3618778	PA14_40510	3618097	3619539	+	0
refseq|NC_008463.1|chromosome	peak359	2357.45	17.74277	2846680	PA14_32780	2846758	2848455	+	77
refseq|NC_008463.1|chromosome	peak155	2303.74	15.95323	1197802	PA14_13940	1196245	1197924	+	0
refseq|NC_008463.1|chromosome	peak701	2196.72	16.565165	5331392	PA14_59845	5331379	5331690	-	0
refseq|NC_008463.1|chromosome	peak426	2143.72	16.652725	3469219	PA14_38920	3468988	3469164	-	56
refseq|NC_008463.1|chromosome	peak140	2070.59	16.27374	1031769	PA14_11910	1031314	1031769	-	1
refseq|NC_008463.1|chromosome	peak550	1972.88	15.754905	4403318	PA14_49520	4403159	4405534	-	0
refseq|NC_008463.1|chromosome	peak109	1955.24	13.16061	762639	PA14_08910	762589	763275	+	0
refseq|NC_008463.1|chromosome	peak638	1939.52	15.5832	4983894	PA14_55800	4983374	4983856	+	39
refseq|NC_008463.1|chromosome	peak218	1909.58	15.421905	1765776	PA14_20520	1763497	1766208	+	0
refseq|NC_008463.1|chromosome	peak632	1855.49	15.132485	4952839	PA14_55610	4948578	4951673	+	1167
refseq|NC_008463.1|chromosome	peak219	1835.35	15.030225	1767097	PA14_20530	1766195	1766671	+	427
refseq|NC_008463.1|chromosome	peak216	1830.82	15.00161	1762804	PA14_20510	1762508	1763482	+	0
refseq|NC_008463.1|chromosome	peak239	1820.79	13.7552	1926914	PA14_22100	1926578	1927303	-	0
refseq|NC_008463.1|chromosome	peak644	1799.47	14.277515	5045555	PA14_56620	5045603	5045905	+	47
refseq|NC_008463.1|chromosome	peak238	1772.48	13.379295	1925914	PA14_22100	1926578	1927303	-	663
refseq|NC_008463.1|chromosome	peak6	1770.55	14.67763	40972	PA14_00480	40610	40837	+	136
refseq|NC_008463.1|chromosome	peak445	1752.02	14.57496	3627072	PA14_40630	3626428	3627012	-	61
refseq|NC_008463.1|chromosome	peak14	1716.48	13.937025	111298	PA14_01140	111195	112514	-	0
refseq|NC_008463.1|chromosome	peak30	1712.68	14.363845	277743	PA14_03160	277003	277935	-	0
refseq|NC_008463.1|chromosome	peak125	1700.61	14.29078	895434	PA14_10360	895080	895379	-	56
refseq|NC_008463.1|chromosome	peak637	1690.73	13.63599	4983336	PA14_55790	4982804	4983310	-	27
refseq|NC_008463.1|chromosome	peak639	1684.07	14.207475	4994255	PA14_55940	4994409	4994621	+	153
refseq|NC_008463.1|chromosome	peak561	1627.97	13.898635000000002	4566761	PA14_51380	4566077	4566982	-	0
refseq|NC_008463.1|chromosome	peak228	1561.84	12.642995	1862459	PA14_21480	1862506	1863060	+	46
refseq|NC_008463.1|chromosome	peak46	1558.03	13.510855	311435	PA14_03380	309749	311728	+	0
refseq|NC_008463.1|chromosome	peak31	1530.02	12.414835	278452	PA14_03163	278510	279133	+	57
refseq|NC_008463.1|chromosome	peak300	1498.55	13.11637	2422137	PA14_27990	2422054	2423370	+	0
refseq|NC_008463.1|chromosome	peak660	1498.4	13.172375	5179364	PA14_58190	5179126	5180571	+	0
refseq|NC_008463.1|chromosome	peak312	1445.76	12.878005	2479071	PA14_28790	2478975	2479136	+	0
refseq|NC_008463.1|chromosome	peak237	1413.02	11.447215	1924538	PA14_22090	1923032	1924132	-	407
refseq|NC_008463.1|chromosome	peak32	1392.05	12.568365	279286	PA14_03166	279133	279531	+	0
refseq|NC_008463.1|chromosome	peak127	1379.36	12.496185	904357	PA14_10500	903617	905044	-	0
refseq|NC_008463.1|chromosome	peak651	1366.75	12.423615	5125918	PA14_57540	5125831	5126613	-	0
refseq|NC_008463.1|chromosome	peak7	1363.38	12.1196	53015	PA14_00510	42934	53265	+	0
refseq|NC_008463.1|chromosome	peak17	1360.87	12.388105	118347	PA14_01200	118146	119237	+	0
refseq|NC_008463.1|chromosome	peak494	1313.95	12.116715	3966052	PA14_44560	3966078	3967661	+	25
refseq|NC_008463.1|chromosome	peak244	1310.18	12.09062	1932477	PA14_22130	1931382	1932050	-	428
refseq|NC_008463.1|chromosome	peak729	1296.13	12.011005	5398838	PA14_60570	5398633	5399121	+	0
refseq|NC_008463.1|chromosome	peak857	1273.17	11.87478	6377984	PA14_71590	6377722	6377967	-	18
refseq|NC_008463.1|chromosome	peak726	1270.92	11.861	5375935	PA14_60310	5373154	5376630	+	0
refseq|NC_008463.1|chromosome	peak424	1262.57	11.815695	3464843	PA14_38850	3464290	3464727	-	117
refseq|NC_008463.1|chromosome	peak636	1258.4	11.79116	4977815	PA14_55760	4977658	4978344	+	0
refseq|NC_008463.1|chromosome	peak315	1257.49	11.785375	2484990	PA14_28810	2480409	2485532	+	0
refseq|NC_008463.1|chromosome	peak96	1227.43	11.078025	733845	PA14_08560	731347	732546	+	1300
refseq|NC_008463.1|chromosome	peak234	1208.39	11.10105	1920464	PA14_22075	1918863	1919495	-	970
refseq|NC_008463.1|chromosome	peak613	1151.12	11.1504	4860475	PA14_54850	4860413	4860634	+	0
refseq|NC_008463.1|chromosome	peak850	1136.59	11.06027	6316903	PA14_70920	6318229	6319545	-	1325
refseq|NC_008463.1|chromosome	peak108	1134.26	10.4078	761310	PA14_08880	761118	761939	+	0
refseq|NC_008463.1|chromosome	peak751	1130.08	11.022185	5540430	PA14_62100	5541735	5542343	-	1304
refseq|NC_008463.1|chromosome	peak634	1100.54	10.84358	4956416	PA14_55640	4957850	4959079	+	1433
refseq|NC_008463.1|chromosome	peak447	1099.65	10.838655	3646774	PA14_40880	3645827	3646897	+	0
refseq|NC_008463.1|chromosome	peak285	1091.41	10.786525	2155134	PA14_24650	2154740	2154952	-	183
refseq|NC_008463.1|chromosome	peak591	1089.11	10.772265	4681993	PA14_52800	4679966	4681921	-	73
refseq|NC_008463.1|chromosome	peak801	1086.48	10.75128	5909633	PA14_66290	5907553	5910201	+	0
refseq|NC_008463.1|chromosome	peak705	1085.99	10.757295	5341231	PA14_59970	5340930	5341148	-	84
refseq|NC_008463.1|chromosome	peak579	1080.47	10.721645	4620871	PA14_52080	4620901	4621134	+	29
refseq|NC_008463.1|chromosome	peak548	1065.05	10.131415	4400734	PA14_49480	4399221	4401008	+	0
refseq|NC_008463.1|chromosome	peak473	1062.79	10.61145	3839888	PA14_43100	3835369	3840213	+	0
refseq|NC_008463.1|chromosome	peak427	1040.35	10.473119999999998	3475007	PA14_39000	3475025	3476224	-	17
refseq|NC_008463.1|chromosome	peak695	1021.83	9.714245	5306617	PA14_59630	5305679	5306710	-	0
refseq|NC_008463.1|chromosome	peak616	1010.53	10.246099999999998	4865123	PA14_54890	4863414	4865318	-	0
refseq|NC_008463.1|chromosome	peak690	958.16	9.801605	5294182	PA14_59500	5294150	5294512	+	0
refseq|NC_008463.1|chromosome	peak733	957.31	9.95494	5438383	PA14_60950	5436245	5438311	-	73
refseq|NC_008463.1|chromosome	peak704	950.44	9.854675	5337941	PA14_59940	5337054	5339996	+	0
refseq|NC_008463.1|chromosome	peak549	946.28	9.881655	4402659	PA14_49510	4402698	4403159	-	38
refseq|NC_008463.1|chromosome	peak698	923.95	9.743805	5323345	PA14_59780	5320295	5323549	-	0
refseq|NC_008463.1|chromosome	peak18	919.86	8.996495	127686	PA14_01300	126427	128019	+	0
refseq|NC_008463.1|chromosome	peak486	914.7	9.68245	3949615	PA14_44360	3949479	3950405	+	0
refseq|NC_008463.1|chromosome	peak752	883.64	9.483075	5542345	PA14_62110	5542343	5543356	-	0
refseq|NC_008463.1|chromosome	peak314	871.9	9.4039	2483465	PA14_28810	2480409	2485532	+	0
refseq|NC_008463.1|chromosome	peak536	866.17	9.26181	4285494	PA14_48140	4283935	4285179	-	316
refseq|NC_008463.1|chromosome	peak840	849.16	9.18814	6236369	PA14_69910	6235930	6237939	+	0
refseq|NC_008463.1|chromosome	peak320	836.92	9.177815	2488488	PA14_28830	2488133	2489428	+	0
refseq|NC_008463.1|chromosome	peak687	824.56	9.09483	5291213	PA14_59430	5291101	5291337	+	0
refseq|NC_008463.1|chromosome	peak870	804.77	8.9659	6480445	PA14_72760	6480480	6481268	+	34
refseq|NC_008463.1|chromosome	peak227	785.85	8.838865	1857765	PA14_21410	1856273	1857703	-	63
refseq|NC_008463.1|chromosome	peak183	772.72	8.750770000000001	1423405	PA14_16630	1422613	1423398	-	8
refseq|NC_008463.1|chromosome	peak504	765.44	8.7036	4005051	PA14_44920	4005020	4006162	+	0
refseq|NC_008463.1|chromosome	peak598	742.47	8.545925	4731615	PA14_53360	4730156	4732348	+	0
refseq|NC_008463.1|chromosome	peak719	739.2	8.52828	5370107	PA14_60270	5368835	5369929	-	179
refseq|NC_008463.1|chromosome	peak397	736.58	8.033265	3181284	PA14_35760	3181060	3181524	-	0
refseq|NC_008463.1|chromosome	peak145	722.68	8.412685	1113485	PA14_12990	1113381	1115342	-	0
refseq|NC_008463.1|chromosome	peak365	721.14	8.40359	2867087	PA14_32820	2868300	2868887	+	1212
refseq|NC_008463.1|chromosome	peak370	721.01	8.399370000000001	2875880	PA14_32850	2874987	2876003	-	0
refseq|NC_008463.1|chromosome	peak710	719.19	8.390270000000001	5353512	PA14_60100	5353510	5354049	-	0
refseq|NC_008463.1|chromosome	peak745	717.37	8.375695	5510991	PA14_61770	5510351	5511292	+	0
refseq|NC_008463.1|chromosome	peak602	716.6	8.24621	4755630	PA14_53620	4756330	4756968	+	699
refseq|NC_008463.1|chromosome	peak86	711.15	8.331655	667919	PA14_07770	666574	669348	-	0
refseq|NC_008463.1|chromosome	peak319	709.61	8.25524	2487221	PA14_28820	2485638	2488136	+	0
refseq|NC_008463.1|chromosome	peak741	704.67	8.2876	5486791	PA14_61480	5485428	5486711	+	81
refseq|NC_008463.1|chromosome	peak175	704.13	8.286280000000001	1334568	PA14_15680	1333891	1334439	+	130
refseq|NC_008463.1|chromosome	peak835	700.29	8.25595	6198624	PA14_69510	6198335	6199408	-	0
refseq|NC_008463.1|chromosome	peak652	693.98	8.213235000000001	5127137	PA14_57560	5126613	5127824	-	0
refseq|NC_008463.1|chromosome	peak715	693.42	8.212605	5359453	PA14_60190	5359875	5362439	-	421
refseq|NC_008463.1|chromosome	peak468	692.52	8.208839999999999	3777716	PA14_42400	3777824	3778237	-	107
refseq|NC_008463.1|chromosome	peak97	683.37	7.85637	734328	PA14_08560	731347	732546	+	1783
refseq|NC_008463.1|chromosome	peak558	679.93	8.117935	4526966	PA14_50970	4526947	4527588	+	0
refseq|NC_008463.1|chromosome	peak814	676.31	8.09505	5996999	PA14_67190	5996863	5997744	-	0
refseq|NC_008463.1|chromosome	peak207	676.21	8.09128	1651797	PA14_19120	1650990	1651715	+	83
refseq|NC_008463.1|chromosome	peak624	668.54	8.040745	4884611	PA14_54980	4882923	4884677	-	0
refseq|NC_008463.1|chromosome	peak855	663.81	8.007665	6350509	PA14_71260	6348797	6350857	+	0
refseq|NC_008463.1|chromosome	peak119	661.52	7.959204999999999	812529	PA14_09470	812129	812617	-	0
refseq|NC_008463.1|chromosome	peak633	651.99	7.868055	4955928	PA14_55640	4957850	4959079	+	1921
refseq|NC_008463.1|chromosome	peak750	650.17	7.548785	5539942	PA14_62100	5541735	5542343	-	1792
refseq|NC_008463.1|chromosome	peak240	639.45	7.77365	1928493	PA14_22110	1927460	1928419	-	75
refseq|NC_008463.1|chromosome	peak724	630.55	7.770515	5374957	PA14_60310	5373154	5376630	+	0
refseq|NC_008463.1|chromosome	peak747	623.54	7.14776	5515809	PA14_61850	5515120	5517348	+	0
refseq|NC_008463.1|chromosome	peak367	620.74	7.704605	2870630	PA14_32830	2870581	2873250	-	0
refseq|NC_008463.1|chromosome	peak661	597.13	7.533605	5191055	PA14_58290	5191003	5191812	-	0
refseq|NC_008463.1|chromosome	peak129	588.7	7.47075	920469	PA14_10680	920399	920968	-	0
refseq|NC_008463.1|chromosome	peak478	588.6	7.47263	3911036	PA14_43920	3909651	3910964	-	73
refseq|NC_008463.1|chromosome	peak352	584.07	7.43259	2762596	PA14_31760	2762283	2763218	+	0
refseq|NC_008463.1|chromosome	peak151	577.58	7.387915	1185953	PA14_13780	1183607	1187392	+	0
refseq|NC_008463.1|chromosome	peak275	560.91	7.256105	2046014	PA14_23510	2045728	2047740	+	0
refseq|NC_008463.1|chromosome	peak659	559.01	7.25789	5156442	PA14_57940	5156461	5157954	+	18
refseq|NC_008463.1|chromosome	peak247	555.76	6.9649	1936472	PA14_22230	1936671	1936868	-	198
refseq|NC_008463.1|chromosome	peak281	553.08	7.20641	2110174	PA14_24290	2108357	2110321	+	0
refseq|NC_008463.1|chromosome	peak524	548.34	7.177720000000001	4146088	PA14_46570	4146137	4146754	+	48
refseq|NC_008463.1|chromosome	peak458	544.41	7.149345	3713162	PA14_41570	3712447	3713499	-	0
refseq|NC_008463.1|chromosome	peak316	538.44	7.05584	2485556	PA14_28810	2480409	2485532	+	25
refseq|NC_008463.1|chromosome	peak121	536.71	6.162715	851584	PA14_09900	849992	851380	-	205
refseq|NC_008463.1|chromosome	peak342	532.46	7.06165	2647519	PA14_30580	2647547	2648353	+	27
refseq|NC_008463.1|chromosome	peak169	525.55	7.0089500000000005	1303771	PA14_15360	1302743	1303723	-	49
refseq|NC_008463.1|chromosome	peak292	524.5	6.74366	2240899	PA14_25620	2240409	2240945	+	0
refseq|NC_008463.1|chromosome	peak830	516.93	6.943395000000001	6156631	PA14_69040	6156721	6157332	+	89
refseq|NC_008463.1|chromosome	peak452	505.56	6.40433	3679718	PA14_41230	3678582	3679862	-	0
refseq|NC_008463.1|chromosome	peak662	487.92	6.72599	5196610	PA14_58350	5195069	5196682	+	0
refseq|NC_008463.1|chromosome	peak401	482.35	6.679835	3185415	PA14_35800	3184999	3186315	-	0
refseq|NC_008463.1|chromosome	peak756	478.52	6.653425	5588310	PA14_62630	5587464	5589401	+	0
refseq|NC_008463.1|chromosome	peak43	478.05	6.456765000000001	302031	PA14_03310	300333	301931	+	101
refseq|NC_008463.1|chromosome	peak188	477.27	6.642845	1480220	PA14_17260	1479332	1482853	+	0
refseq|NC_008463.1|chromosome	peak489	473.72	6.60946	3951436	PA14_44370	3950769	3952196	+	0
refseq|NC_008463.1|chromosome	peak440	466.27	6.553345	3588615	PA14_40260	3588570	3595940	-	0
refseq|NC_008463.1|chromosome	peak599	461.61	6.48792	4751530	PA14_53580	4751681	4752283	+	150
refseq|NC_008463.1|chromosome	peak248	449.24	6.365959999999999	1937595	PA14_22240	1937290	1937691	-	0
refseq|NC_008463.1|chromosome	peak433	444.88	6.38916	3515664	PA14_39480	3513093	3515246	+	419
refseq|NC_008463.1|chromosome	peak828	440.56	6.358275	6139188	PA14_68820	6137440	6139224	+	0
refseq|NC_008463.1|chromosome	peak245	440.31	6.339074999999999	1933227	PA14_22140	1933020	1933820	-	0
refseq|NC_008463.1|chromosome	peak42	428.81	6.200835	300747	PA14_03310	300333	301931	+	0
refseq|NC_008463.1|chromosome	peak770	423.83	6.226459999999999	5672608	PA14_63620	5672656	5673585	-	47
refseq|NC_008463.1|chromosome	peak310	421.12	6.202165	2477465	PA14_28770	2476671	2478314	+	0
refseq|NC_008463.1|chromosome	peak694	413.34	5.772155	5304807	PA14_59610	5304246	5304920	-	0
refseq|NC_008463.1|chromosome	peak626	410.7	6.118465	4891252	PA14_55060	4891261	4892103	-	8
refseq|NC_008463.1|chromosome	peak603	410.31	6.10899	4756673	PA14_53620	4756330	4756968	+	0
refseq|NC_008463.1|chromosome	peak257	409.87	6.1111	2018002	PA14_23270	2017607	2018692	+	0
refseq|NC_008463.1|chromosome	peak122	403.58	6.06384	866374	PA14_10080	865944	866321	-	54
refseq|NC_008463.1|chromosome	peak506	403.53	6.06517	4006847	PA14_44950	4007119	4008486	+	271
refseq|NC_008463.1|chromosome	peak461	401.16	6.044245	3724459	PA14_41730	3723992	3724975	+	0
refseq|NC_008463.1|chromosome	peak697	388.46	5.93547	5320151	PA14_59770	5319600	5320295	-	0
refseq|NC_008463.1|chromosome	peak20	387.09	5.918705	142875	PA14_01550	142886	143386	+	10
refseq|NC_008463.1|chromosome	peak441	383.96	5.89997	3596927	PA14_40270	3597214	3598236	+	286
refseq|NC_008463.1|chromosome	peak535	383.27	5.8991050000000005	4278869	PA14_48060	4277525	4278964	-	0
refseq|NC_008463.1|chromosome	peak576	378.58	5.5442350000000005	4608611	PA14_51900	4608130	4609845	+	0
refseq|NC_008463.1|chromosome	peak35	377.79	5.81053	284092	PA14_03200	282565	284715	-	0
refseq|NC_008463.1|chromosome	peak267	376.92	5.743684999999999	2035138	PA14_23420	2034189	2036357	+	0
refseq|NC_008463.1|chromosome	peak112	376.15	5.6457250000000005	765974	PA14_08990	765947	766339	+	0
refseq|NC_008463.1|chromosome	peak84	375.56	5.286379999999999	657998	PA14_07650	656629	658182	-	0
refseq|NC_008463.1|chromosome	peak113	369.8	5.67594	767904	PA14_09030	767752	767928	+	0
refseq|NC_008463.1|chromosome	peak463	366.62	5.75381	3728021	PA14_41760	3727851	3728876	-	0
refseq|NC_008463.1|chromosome	peak369	366.18	5.752555	2874718	PA14_32850	2874987	2876003	-	268
refseq|NC_008463.1|chromosome	peak331	362.91	5.725515	2565020	PA14_29575	2564914	2565231	+	0
refseq|NC_008463.1|chromosome	peak115	362.15	5.54265	770041	PA14_09080	769971	770327	+	0
refseq|NC_008463.1|chromosome	peak147	361.43	5.7177500000000006	1128827	PA14_13140	1128200	1129567	+	0
refseq|NC_008463.1|chromosome	peak417	355.19	5.3396300000000005	3405476	PA14_38180	3405199	3406659	-	0
refseq|NC_008463.1|chromosome	peak553	354.38	5.65577	4424893	PA14_49740	4424601	4425290	-	0
refseq|NC_008463.1|chromosome	peak364	351.66	5.634359999999999	2865627	PA14_32810	2865179	2865490	+	138
refseq|NC_008463.1|chromosome	peak430	348.24	5.606859999999999	3497681	PA14_39270	3496426	3497691	+	0
refseq|NC_008463.1|chromosome	peak399	346.43	5.591175	3183551	PA14_35790	3183178	3184587	-	0
refseq|NC_008463.1|chromosome	peak668	341.76	5.550815	5233705	PA14_58730	5233511	5234050	-	0
refseq|NC_008463.1|chromosome	peak628	341.71	5.5464400000000005	4893386	PA14_55080	4893060	4894265	+	0
refseq|NC_008463.1|chromosome	peak276	341.51	5.548394999999999	2053160	PA14_23560	2051388	2052872	+	289
refseq|NC_008463.1|chromosome	peak778	338.64	5.5231650000000005	5723304	PA14_64230	5722815	5725643	+	0
refseq|NC_008463.1|chromosome	peak547	334.45	5.2389	4400045	PA14_49480	4399221	4401008	+	0
refseq|NC_008463.1|chromosome	peak530	327.42	5.432095	4225660	PA14_47420	4225361	4225636	-	25
refseq|NC_008463.1|chromosome	peak677	326.16	5.332735	5276176	PA14_59220	5275324	5276820	+	0
refseq|NC_008463.1|chromosome	peak280	321.63	5.38076	2084783	PA14_23990	2084868	2086376	+	84
refseq|NC_008463.1|chromosome	peak569	315.67	5.327465	4591131	PA14_51670	4591238	4591912	-	106
refseq|NC_008463.1|chromosome	peak235	315.48	4.713415	1921467	PA14_22080	1922000	1922695	-	532
refseq|NC_008463.1|chromosome	peak784	314.45	5.31705	5774909	PA14_64800	5774457	5775512	+	0
refseq|NC_008463.1|chromosome	peak9	314.35	5.30945	55136	PA14_00530	54909	55304	+	0
refseq|NC_008463.1|chromosome	peak785	311.04	5.28609	5791050	PA14_64960	5789851	5791050	+	1
refseq|NC_008463.1|chromosome	peak587	303.35	5.22057	4677333	PA14_52770	4677123	4677821	-	0
refseq|NC_008463.1|chromosome	peak135	302.78	5.019159999999999	957364	PA14_11060	956812	957381	+	0
refseq|NC_008463.1|chromosome	peak771	302.6	5.20835	5686662	PA14_63800	5686053	5688764	-	0
refseq|NC_008463.1|chromosome	peak614	297.82	5.08609	4861477	PA14_54860	4860837	4861445	-	33
refseq|NC_008463.1|chromosome	peak33	297.61	5.16916	281952	PA14_03190	280973	282415	-	0
refseq|NC_008463.1|chromosome	peak871	293.09	5.129185	6482688	PA14_72780	6481814	6482680	+	9
refseq|NC_008463.1|chromosome	peak674	289.31	4.730925	5272205	PA14_59200	5270777	5272666	+	0
refseq|NC_008463.1|chromosome	peak766	280.57	5.015165	5627116	PA14_63070	5626213	5626986	-	131
refseq|NC_008463.1|chromosome	peak144	274.5	4.954745	1104694	PA14_12860	1103206	1104801	+	0
refseq|NC_008463.1|chromosome	peak88	273.63	4.95262	693130	PA14_08050	691511	693586	+	0
refseq|NC_008463.1|chromosome	peak264	273.19	4.368415000000001	2032710	PA14_23400	2031887	2033236	+	0
refseq|NC_008463.1|chromosome	peak304	272.15	4.9382850000000005	2453226	PA14_28400	2452624	2453901	-	0
refseq|NC_008463.1|chromosome	peak453	271.33	4.91078	3680797	PA14_41250	3680702	3682012	-	0
refseq|NC_008463.1|chromosome	peak215	269.78	4.920954999999999	1761263	PA14_20491	1759897	1760415	-	849
refseq|NC_008463.1|chromosome	peak692	269.09	4.86293	5300038	PA14_59550	5299690	5300916	+	0
refseq|NC_008463.1|chromosome	peak392	265.15	4.87582	3159867	PA14_35540	3159938	3160399	+	70
refseq|NC_008463.1|chromosome	peak161	264.49	4.68934	1230994	PA14_14430	1231207	1231584	+	212
refseq|NC_008463.1|chromosome	peak711	264.3	4.866965	5354751	PA14_60110	5354046	5354756	-	0
refseq|NC_008463.1|chromosome	peak403	263.9	4.866960000000001	3188229	PA14_35830	3188265	3189263	+	35
refseq|NC_008463.1|chromosome	peak577	262.52	4.852774999999999	4612030	PA14_51940	4611911	4612294	+	0
refseq|NC_008463.1|chromosome	peak564	262.35	4.55654	4586142	PA14_51580	4585927	4586130	-	13
refseq|NC_008463.1|chromosome	peak0	262.09	4.831085	4449	PA14_00050	4275	6695	+	0
refseq|NC_008463.1|chromosome	peak650	259.37	4.18551	5119791	PA14_57460	5119132	5119587	-	205
refseq|NC_008463.1|chromosome	peak66	254.37	4.778245	503642	PA14_05660	503481	504101	+	0
refseq|NC_008463.1|chromosome	peak380	254.01	4.769315	3010381	PA14_33870	3010057	3010299	-	83
refseq|NC_008463.1|chromosome	peak78	253.96	4.775265	631566	PA14_07340	630641	631552	-	15
refseq|NC_008463.1|chromosome	peak99	253.02	4.766805	740843	PA14_08640	740095	740799	+	45
refseq|NC_008463.1|chromosome	peak103	249.91	4.57138	752385	PA14_08780	750342	754541	+	0
refseq|NC_008463.1|chromosome	peak760	248.53	4.72487	5604231	PA14_62810	5604283	5604672	-	51
refseq|NC_008463.1|chromosome	peak836	248.41	4.651845	6200130	PA14_69520	6199461	6202985	-	0
refseq|NC_008463.1|chromosome	peak100	247.74	4.659215	742308	PA14_08680	741311	742504	+	0
refseq|NC_008463.1|chromosome	peak91	246.78	4.50367	713083	PA14_08310	712461	713513	+	0
refseq|NC_008463.1|chromosome	peak236	240.48	4.438515000000001	1922688	PA14_22080	1922000	1922695	-	0
refseq|NC_008463.1|chromosome	peak656	240.13	4.638435	5151043	PA14_57870	5150876	5151673	-	0
refseq|NC_008463.1|chromosome	peak251	239.76	4.49143	1940498	PA14_22270	1939714	1941291	-	0
refseq|NC_008463.1|chromosome	peak507	236.27	4.60842	4012109	PA14_45000	4012138	4013913	+	28
refseq|NC_008463.1|chromosome	peak793	235.62	4.5015	5850945	PA14_65690	5850072	5850890	-	56
refseq|NC_008463.1|chromosome	peak551	233.62	4.579185000000001	4406196	PA14_49530	4405954	4406322	+	0
refseq|NC_008463.1|chromosome	peak79	232.75	4.4869900000000005	636760	PA14_07430	634969	637740	-	0
refseq|NC_008463.1|chromosome	peak640	231.48	4.559825	4998707	PA14_56000	4998702	5000591	+	0
refseq|NC_008463.1|chromosome	peak763	229.48	4.539295	5609715	PA14_62860	5607711	5609630	-	86
refseq|NC_008463.1|chromosome	peak334	229.39	4.53859	2599137	PA14_30020	2598714	2599127	-	11
refseq|NC_008463.1|chromosome	peak580	226.87	4.517035	4621546	PA14_52110	4621406	4621732	+	0
refseq|NC_008463.1|chromosome	peak503	226.26	4.5121	4004069	PA14_44910	4003314	4005023	+	0
refseq|NC_008463.1|chromosome	peak302	225.47	4.48283	2447770	PA14_28320	2447809	2448390	+	38
refseq|NC_008463.1|chromosome	peak689	221.91	4.465305	5293526	PA14_59480	5293173	5293808	+	0
refseq|NC_008463.1|chromosome	peak329	221.75	4.466725	2554948	PA14_29470	2555052	2555804	+	103
refseq|NC_008463.1|chromosome	peak435	221.63	4.467815	3544541	PA14_39780	3544298	3545524	+	0
refseq|NC_008463.1|chromosome	peak605	216.88	4.41821	4760772	PA14_53670	4760148	4760960	-	0
refseq|NC_008463.1|chromosome	peak450	216.38	4.348025	3659076	PA14_41020	3657602	3659857	-	0
refseq|NC_008463.1|chromosome	peak533	214.87	4.396504999999999	4237839	PA14_47580	4237417	4237866	-	0
refseq|NC_008463.1|chromosome	peak130	214.58	4.39885	925691	PA14_10740	925770	926279	+	78
refseq|NC_008463.1|chromosome	peak806	213.62	4.389525	5952125	PA14_66660	5951039	5952103	-	23
refseq|NC_008463.1|chromosome	peak205	213.5	4.38467	1643361	PA14_19020	1642132	1643358	-	4
refseq|NC_008463.1|chromosome	peak714	213.19	4.26526	5357831	PA14_60140	5357740	5358660	+	0
refseq|NC_008463.1|chromosome	peak107	207.21	4.056535	758810	PA14_08830	757816	759009	+	0
refseq|NC_008463.1|chromosome	peak339	205.89	4.308495	2630882	PA14_30350	2629899	2630873	-	10
refseq|NC_008463.1|chromosome	peak377	203.96	4.295325	2986765	PA14_33680	2986159	2988606	-	0
refseq|NC_008463.1|chromosome	peak582	202.89	4.27699	4632319	PA14_52230	4631099	4633327	-	0
refseq|NC_008463.1|chromosome	peak60	202.04	4.2668	393929	PA14_04410	392770	395049	+	0
refseq|NC_008463.1|chromosome	peak260	201.3	4.253825	2028873	PA14_23370	2028084	2029220	+	0
refseq|NC_008463.1|chromosome	peak600	199.72	4.011075	4752835	PA14_53590	4752288	4753559	+	0
refseq|NC_008463.1|chromosome	peak675	198.33	4.200045	5274854	PA14_59210	5272663	5274636	+	219
refseq|NC_008463.1|chromosome	peak629	198.25	4.2333	4895452	PA14_55100	4895224	4895700	-	0
refseq|NC_008463.1|chromosome	peak253	197.4	4.227695000000001	1945592	PA14_22340	1945626	1945937	+	33
refseq|NC_008463.1|chromosome	peak682	197.19	4.072675	5286293	PA14_59350	5286291	5287619	+	0
refseq|NC_008463.1|chromosome	peak357	197.16	4.22448	2814742	PA14_32390	2814154	2817342	-	0
refseq|NC_008463.1|chromosome	peak554	196.73	4.2183600000000006	4437463	PA14_49910	4437362	4438045	+	0
refseq|NC_008463.1|chromosome	peak693	196.11	4.080305	5303853	PA14_59590	5303485	5303844	+	10
refseq|NC_008463.1|chromosome	peak755	195.74	4.212795	5555000	PA14_62260	5555041	5555838	+	40
refseq|NC_008463.1|chromosome	peak293	195.32	4.20285	2250537	PA14_25780	2249685	2250461	+	77
refseq|NC_008463.1|chromosome	peak790	194.76	4.13069	5819927	PA14_65310	5819787	5820035	-	0
refseq|NC_008463.1|chromosome	peak542	193.25	4.16845	4349421	PA14_48930	4349378	4350664	-	0
refseq|NC_008463.1|chromosome	peak625	192.51	4.17511	4886882	PA14_55020	4885877	4886899	+	0
refseq|NC_008463.1|chromosome	peak298	192.3	4.178240000000001	2362607	PA14_27180	2361122	2362093	+	515
refseq|NC_008463.1|chromosome	peak134	191.34	4.1212	956560	PA14_11050	955517	956341	-	220
refseq|NC_008463.1|chromosome	peak54	189.73	4.143965	342149	PA14_03800	341437	342828	+	0
refseq|NC_008463.1|chromosome	peak351	189.27	4.142975	2749507	PA14_31640	2749483	2749914	+	0
refseq|NC_008463.1|chromosome	peak718	187.5	3.9661	5365916	PA14_60250	5365845	5367437	+	0
refseq|NC_008463.1|chromosome	peak523	185.58	4.02831	4144174	PA14_46540	4142401	4144101	+	74
refseq|NC_008463.1|chromosome	peak185	184.58	4.096655	1455993	PA14_17000	1455574	1455933	-	61
refseq|NC_008463.1|chromosome	peak731	180.57	4.042870000000001	5418986	PA14_60790	5418186	5418872	-	115
refseq|NC_008463.1|chromosome	peak194	180.53	4.051740000000001	1522050	PA14_17700	1521988	1522251	+	0
refseq|NC_008463.1|chromosome	peak739	178.81	2.91668	5461579	PA14_61200	5458870	5464854	-	0
refseq|NC_008463.1|chromosome	peak412	178.71	4.03106	3330443	PA14_37410	3329756	3330601	+	0
refseq|NC_008463.1|chromosome	peak346	178.45	3.82334	2691369	PA14_30970	2691005	2692000	-	0
refseq|NC_008463.1|chromosome	peak429	178.31	4.02918	3488377	PA14_39150	3487713	3488321	-	57
refseq|NC_008463.1|chromosome	peak409	176.04	4.011075	3252674	PA14_36560	3252774	3253139	-	99
refseq|NC_008463.1|chromosome	peak565	174.08	3.9097300000000006	4586828	PA14_51600	4586665	4587288	-	0
refseq|NC_008463.1|chromosome	peak588	172.99	3.75766	4678588	PA14_52790	4678646	4679425	-	57
refseq|NC_008463.1|chromosome	peak375	169.59	3.93319	2975744	PA14_33630	2972068	2978637	+	0
refseq|NC_008463.1|chromosome	peak434	169.35	3.934905	3541935	PA14_39750	3540887	3542119	+	0
refseq|NC_008463.1|chromosome	peak233	169.33	3.93553	1898414	PA14_21840	1898307	1899053	-	0
refseq|NC_008463.1|chromosome	peak154	168.64	3.7546	1195812	PA14_13920	1195465	1195623	+	190
refseq|NC_008463.1|chromosome	peak82	168.27	3.652145	642659	PA14_07480	640581	642266	-	394
refseq|NC_008463.1|chromosome	peak442	166.45	3.9088	3600164	PA14_40290	3599215	3600471	-	0
refseq|NC_008463.1|chromosome	peak800	165.86	3.90002	5907373	PA14_66270	5904323	5907271	-	103
refseq|NC_008463.1|chromosome	peak761	165.1	3.880045	5604653	PA14_62810	5604283	5604672	-	0
refseq|NC_008463.1|chromosome	peak136	162.19	3.79111	959313	PA14_11080	958480	961014	+	0
refseq|NC_008463.1|chromosome	peak720	161.05	3.84783	5371081	PA14_60280	5370692	5371180	+	0
refseq|NC_008463.1|chromosome	peak620	160.26	3.84289	4876787	PA14_54940	4875551	4878535	-	0
refseq|NC_008463.1|chromosome	peak754	158.93	3.823925	5547559	PA14_62160	5545940	5547664	-	0
refseq|NC_008463.1|chromosome	peak488	158.87	3.823535	3950852	PA14_44370	3950769	3952196	+	0
refseq|NC_008463.1|chromosome	peak164	158.27	3.817185	1244193	PA14_14550	1244088	1244495	+	0
refseq|NC_008463.1|chromosome	peak410	155.93	3.791245	3274798	PA14_36730	3271981	3275283	-	0
refseq|NC_008463.1|chromosome	peak546	155.92	3.78459	4395630	PA14_49460	4394703	4397594	+	0
refseq|NC_008463.1|chromosome	peak416	155.41	3.788035	3385466	PA14_37915	3384617	3386032	+	0
refseq|NC_008463.1|chromosome	peak484	155.07	3.77362	3947914	PA14_44340	3947245	3948672	+	0
refseq|NC_008463.1|chromosome	peak323	155.06	3.778945	2522635	PA14_29160	2521753	2522934	+	0
refseq|NC_008463.1|chromosome	peak713	155.06	3.759935000000001	5357269	PA14_60130	5355824	5357743	+	0
refseq|NC_008463.1|chromosome	peak81	154.78	3.781915	640331	PA14_07460	640117	640278	-	54
refseq|NC_008463.1|chromosome	peak335	154.37	3.761475	2604612	PA14_30070	2604748	2605569	-	135
refseq|NC_008463.1|chromosome	peak186	153.95	3.768445	1472966	PA14_17150	1470564	1472948	+	19
refseq|NC_008463.1|chromosome	peak493	153.42	3.76578	3964371	PA14_44520	3964572	3964940	+	200
refseq|NC_008463.1|chromosome	peak820	152.7	3.75269	6040179	PA14_67600	6038737	6040146	+	34
refseq|NC_008463.1|chromosome	peak563	152.63	3.69329	4585455	PA14_51560	4584990	4585439	-	17
refseq|NC_008463.1|chromosome	peak195	151.56	3.7432	1534867	PA14_17880	1534832	1536037	+	0
refseq|NC_008463.1|chromosome	peak483	151.44	3.737955	3947234	PA14_44340	3947245	3948672	+	10
refseq|NC_008463.1|chromosome	peak702	151.41	3.737330000000001	5334253	PA14_59900	5333604	5334263	+	0
refseq|NC_008463.1|chromosome	peak241	149.8	3.717505000000001	1930443	PA14_22120	1929042	1931366	-	0
refseq|NC_008463.1|chromosome	peak303	149.71	3.64944	2452077	PA14_28390	2452096	2452512	-	18
refseq|NC_008463.1|chromosome	peak167	149.58	3.706695	1301010	PA14_15350	1301126	1302328	+	115
refseq|NC_008463.1|chromosome	peak807	148.44	3.710760000000001	5956235	PA14_66690	5956226	5957665	-	0
refseq|NC_008463.1|chromosome	peak531	148.24	3.5540850000000006	4230037	PA14_47490	4229408	4230469	+	0
refseq|NC_008463.1|chromosome	peak273	147.85	3.70613	2040214	PA14_23460	2040149	2041165	+	0
refseq|NC_008463.1|chromosome	peak431	147.27	3.655525	3512423	PA14_39470	3512076	3512852	+	0
refseq|NC_008463.1|chromosome	peak517	146.0	3.563985	4133828	PA14_46460	4133700	4134890	-	0
refseq|NC_008463.1|chromosome	peak676	145.44	3.458875	5275333	PA14_59220	5275324	5276820	+	0
refseq|NC_008463.1|chromosome	peak214	144.98	3.5971	1741654	PA14_20200	1740354	1742264	-	0
refseq|NC_008463.1|chromosome	peak382	143.94	3.65512	3028670	PA14_34050	3027657	3029141	-	0
refseq|NC_008463.1|chromosome	peak854	137.89	3.587095	6347637	PA14_71240	6347147	6348124	+	0
refseq|NC_008463.1|chromosome	peak791	137.06	3.580825	5830904	PA14_65450	5830411	5831262	-	0
refseq|NC_008463.1|chromosome	peak62	136.89	3.57792	441438	PA14_05010	440240	441586	+	0
refseq|NC_008463.1|chromosome	peak809	136.76	3.43629	5968999	PA14_66830	5968582	5969439	+	0
refseq|NC_008463.1|chromosome	peak477	136.52	3.57173	3904693	PA14_43850	3904068	3905972	-	0
refseq|NC_008463.1|chromosome	peak667	136.01	3.571885	5225216	PA14_58650	5225436	5227457	-	219
refseq|NC_008463.1|chromosome	peak843	135.56	3.498575	6247439	PA14_70060	6247439	6247630	-	0
refseq|NC_008463.1|chromosome	peak622	135.43	3.56068	4879960	PA14_54950	4878789	4880135	-	0
refseq|NC_008463.1|chromosome	peak350	133.61	3.5349000000000004	2722643	PA14_31300	2722503	2722844	+	0
refseq|NC_008463.1|chromosome	peak875	133.56	3.3542750000000003	6522300	PA14_73240	6521534	6522910	-	0
refseq|NC_008463.1|chromosome	peak229	133.36	3.48863	1863459	PA14_21490	1863075	1865723	+	0
refseq|NC_008463.1|chromosome	peak47	133.27	3.53631	313068	PA14_03420	313222	313638	-	153
refseq|NC_008463.1|chromosome	peak420	132.76	3.529725	3414307	PA14_38300	3413948	3414421	-	0
refseq|NC_008463.1|chromosome	peak781	132.46	3.52236	5756118	PA14_64610	5755394	5756506	-	0
refseq|NC_008463.1|chromosome	peak415	132.11	3.521105	3381229	PA14_37900	3380385	3382925	-	0
refseq|NC_008463.1|chromosome	peak348	131.68	3.5182800000000003	2715758	PA14_31240	2715633	2716943	-	0
refseq|NC_008463.1|chromosome	peak696	131.43	3.517105	5309845	PA14_59680	5309848	5310105	+	2
refseq|NC_008463.1|chromosome	peak480	131.32	3.4419450000000005	3917336	PA14_44010	3916434	3919265	-	0
refseq|NC_008463.1|chromosome	peak482	131.21	3.515065	3945703	PA14_44311	3945179	3946336	-	0
refseq|NC_008463.1|chromosome	peak454	129.7	3.48672	3689841	PA14_41360	3688547	3689929	-	0
refseq|NC_008463.1|chromosome	peak149	128.49	3.47753	1180863	PA14_13750	1180817	1182112	+	0
refseq|NC_008463.1|chromosome	peak783	128.32	3.48301	5765225	PA14_64710	5762752	5765721	+	0
refseq|NC_008463.1|chromosome	peak804	127.73	3.471965	5947829	PA14_66620	5947116	5949248	-	0
refseq|NC_008463.1|chromosome	peak512	127.5	3.4718050000000003	4059630	PA14_45640	4059416	4060258	-	0
refseq|NC_008463.1|chromosome	peak863	127.16	3.4635	6406682	PA14_71880	6406232	6406660	+	23
refseq|NC_008463.1|chromosome	peak210	127.12	3.457785	1706979	PA14_19810	1706618	1708375	+	0
refseq|NC_008463.1|chromosome	peak621	126.96	3.466165	4878538	PA14_54940	4875551	4878535	-	4
refseq|NC_008463.1|chromosome	peak313	126.15	3.45958	2481731	PA14_28810	2480409	2485532	+	0
refseq|NC_008463.1|chromosome	peak844	125.46	3.44477	6279955	PA14_70470	6279150	6281255	+	0
refseq|NC_008463.1|chromosome	peak11	122.05	3.403235	69733	PA14_00690	69374	70261	+	0
refseq|NC_008463.1|chromosome	peak411	121.62	3.393205	3287176	PA14_36880	3286708	3287226	-	0
refseq|NC_008463.1|chromosome	peak317	121.6	3.39877	2486288	PA14_28820	2485638	2488136	+	0
refseq|NC_008463.1|chromosome	peak842	121.0	3.38396	6243783	PA14_69980	6243236	6243784	-	0
refseq|NC_008463.1|chromosome	peak272	120.83	3.390145	2039563	PA14_23450	2039196	2040149	+	0
refseq|NC_008463.1|chromosome	peak541	120.4	3.27551	4345747	PA14_48880	4345187	4346203	-	0
refseq|NC_008463.1|chromosome	peak848	120.26	3.36203	6312745	PA14_70860	6311131	6312102	-	644
refseq|NC_008463.1|chromosome	peak860	119.99	3.38544	6395990	PA14_71800	6395062	6396528	+	0
refseq|NC_008463.1|chromosome	peak363	118.28	3.352405	2864150	PA14_32790	2848568	2864206	+	0
refseq|NC_008463.1|chromosome	peak876	117.88	3.35958	6528175	PA14_73330	6528228	6529100	-	52
refseq|NC_008463.1|chromosome	peak295	116.6	3.341005	2256648	PA14_25840	2254915	2256570	-	79
refseq|NC_008463.1|chromosome	peak212	115.56	3.33168	1730655	PA14_20070	1730458	1730943	+	0
refseq|NC_008463.1|chromosome	peak586	115.52	3.33011	4660288	PA14_52570	4660393	4660578	-	104
refseq|NC_008463.1|chromosome	peak685	114.73	3.32133	5289491	PA14_59380	5289000	5289566	+	0
refseq|NC_008463.1|chromosome	peak539	114.43	3.314125	4330342	PA14_48680	4328782	4330281	-	62
refseq|NC_008463.1|chromosome	peak71	113.82	3.3046450000000003	558893	PA14_06320	559121	560017	-	227
refseq|NC_008463.1|chromosome	peak649	112.39	3.284825	5119110	PA14_57450	5118188	5119129	-	0
refseq|NC_008463.1|chromosome	peak344	112.35	3.2884200000000003	2672767	PA14_30810	2671834	2672982	+	0
refseq|NC_008463.1|chromosome	peak872	112.27	3.29085	6485775	PA14_72810	6485386	6485952	-	0
refseq|NC_008463.1|chromosome	peak655	112.02	3.28325	5139851	PA14_57710	5138285	5140186	-	0
refseq|NC_008463.1|chromosome	peak222	111.94	3.2859100000000003	1835991	PA14_21210	1834819	1836474	+	0
refseq|NC_008463.1|chromosome	peak296	111.47	3.2751	2317386	PA14_26590	2316267	2317706	+	0
refseq|NC_008463.1|chromosome	peak153	111.29	3.268205	1191330	PA14_13850	1191307	1192296	+	0
refseq|NC_008463.1|chromosome	peak522	110.27	3.21158	4142228	PA14_46530	4141826	4142251	-	0
refseq|NC_008463.1|chromosome	peak2	109.33	3.057235	5764	PA14_00050	4275	6695	+	0
refseq|NC_008463.1|chromosome	peak545	108.93	3.244375	4391686	PA14_49420	4391560	4392918	-	0
refseq|NC_008463.1|chromosome	peak475	108.8	3.242655	3854216	PA14_43270	3854107	3855216	-	0
refseq|NC_008463.1|chromosome	peak467	107.41	3.229095	3765410	PA14_42220	3764042	3766099	+	0
refseq|NC_008463.1|chromosome	peak202	107.22	3.227445	1600121	PA14_18630	1600241	1603228	-	119
refseq|NC_008463.1|chromosome	peak148	107.19	3.212565	1138013	PA14_13210	1137829	1138011	-	3
refseq|NC_008463.1|chromosome	peak345	107.18	3.22361	2677748	PA14_30840	2676132	2677544	+	205
refseq|NC_008463.1|chromosome	peak460	106.77	3.215535	3724065	PA14_41730	3723992	3724975	+	0
refseq|NC_008463.1|chromosome	peak271	106.56	2.91418	2038313	PA14_23440	2038087	2039199	+	0
refseq|NC_008463.1|chromosome	peak374	106.49	3.13725	2961694	PA14_33610	2956615	2972064	+	0
refseq|NC_008463.1|chromosome	peak736	106.06	3.0259850000000004	5445620	PA14_61060	5445230	5446006	-	0
refseq|NC_008463.1|chromosome	peak405	102.96	3.168515	3193869	PA14_35890	3193841	3195094	+	0
refseq|NC_008463.1|chromosome	peak526	102.51	3.168125	4171786	PA14_46840	4171244	4171951	-	0
refseq|NC_008463.1|chromosome	peak748	102.33	2.55785	5536231	PA14_62040	5535182	5535889	-	343
refseq|NC_008463.1|chromosome	peak423	102.01	3.1642	3462400	PA14_38825	3462254	3462325	-	76
refseq|NC_008463.1|chromosome	peak25	101.76	3.15723	188694	PA14_02060	187980	188816	+	0
refseq|NC_008463.1|chromosome	peak132	100.92	3.14806	947926	PA14_10960	947387	948499	-	0
refseq|NC_008463.1|chromosome	peak612	100.64	3.13529	4853095	PA14_54740	4852842	4853291	-	0
refseq|NC_008463.1|chromosome	peak221	100.41	3.14328	1803515	PA14_20940	1803293	1803532	-	0
refseq|NC_008463.1|chromosome	peak446	99.79	3.04066	3637846	PA14_40770	3637871	3639529	+	24
refseq|NC_008463.1|chromosome	peak268	99.3	3.10549	2036004	PA14_23420	2034189	2036357	+	0
refseq|NC_008463.1|chromosome	peak646	98.86	3.00357	5102459	PA14_57260	5101834	5102745	-	0
refseq|NC_008463.1|chromosome	peak347	98.74	3.12196	2697877	PA14_31030	2697052	2698281	-	0
refseq|NC_008463.1|chromosome	peak193	98.62	3.1185150000000004	1509557	PA14_17570	1508087	1509490	-	68
refseq|NC_008463.1|chromosome	peak630	98.55	3.11875	4917497	PA14_55390	4916905	4917507	-	0
refseq|NC_008463.1|chromosome	peak287	98.33	3.11726	2168781	PA14_24810	2168842	2169708	-	60
refseq|NC_008463.1|chromosome	peak322	97.97	3.11287	2491524	PA14_28840	2489403	2491613	+	0
refseq|NC_008463.1|chromosome	peak619	97.59	3.01126	4875200	PA14_54930	4872096	4875437	-	0
refseq|NC_008463.1|chromosome	peak384	97.42	3.105735	3060508	PA14_34410	3060175	3061107	-	0
refseq|NC_008463.1|chromosome	peak87	97.22	3.101115	681378	PA14_07900	681283	682113	+	0
refseq|NC_008463.1|chromosome	peak355	96.45	3.09265	2793095	PA14_32100	2792656	2793144	+	0
refseq|NC_008463.1|chromosome	peak354	96.2	3.09014	2783540	PA14_31960	2782854	2783528	-	13
refseq|NC_008463.1|chromosome	peak181	96.19	3.088885	1401991	PA14_16390	1401977	1403650	+	0
refseq|NC_008463.1|chromosome	peak278	95.03	3.071565	2067285	PA14_23790	2066538	2067620	+	0
refseq|NC_008463.1|chromosome	peak816	94.11	3.05355	6000341	PA14_67220	5999498	6001735	-	0
refseq|NC_008463.1|chromosome	peak309	94.11	3.05433	2476073	PA14_28760	2475474	2476088	-	0
refseq|NC_008463.1|chromosome	peak643	94.08	3.06052	5031109	PA14_56390	5029937	5031217	-	0
refseq|NC_008463.1|chromosome	peak172	93.75	3.059735	1319607	PA14_15580	1317407	1320187	+	0
refseq|NC_008463.1|chromosome	peak874	93.53	2.83186	6513916	PA14_73140	6512693	6513877	-	40
refseq|NC_008463.1|chromosome	peak617	93.31	3.05111	4867948	PA14_54920	4867504	4871967	-	0
refseq|NC_008463.1|chromosome	peak61	93.26	3.039755	438489	PA14_04980	438455	439252	+	0
refseq|NC_008463.1|chromosome	peak615	93.06	3.04085	4864395	PA14_54890	4863414	4865318	-	0
refseq|NC_008463.1|chromosome	peak762	92.92	3.018735	5605180	PA14_62830	5604675	5605430	-	0
refseq|NC_008463.1|chromosome	peak581	92.29	3.0414700000000003	4622041	PA14_52130	4622057	4623385	-	15
refseq|NC_008463.1|chromosome	peak383	90.69	3.00331	3044568	PA14_34230	3043554	3044708	+	0
refseq|NC_008463.1|chromosome	peak204	89.18	2.998605	1635428	PA14_18960	1634535	1635233	-	196
refseq|NC_008463.1|chromosome	peak439	87.75	2.97901	3584121	PA14_40230	3583955	3585142	-	0
refseq|NC_008463.1|chromosome	peak378	86.39	2.95738	2989605	PA14_33690	2988709	2990358	-	0
refseq|NC_008463.1|chromosome	peak765	86.12	2.957695	5616956	PA14_62940	5617015	5617821	-	58
refseq|NC_008463.1|chromosome	peak509	85.92	2.9479	4025878	PA14_45130	4024967	4026202	-	0
refseq|NC_008463.1|chromosome	peak574	85.88	2.95092	4598313	PA14_51780	4598188	4599246	-	0
refseq|NC_008463.1|chromosome	peak436	85.83	2.955735	3563626	PA14_39990	3563689	3564456	+	62
refseq|NC_008463.1|chromosome	peak360	85.4	2.87862	2859568	PA14_32790	2848568	2864206	+	0
refseq|NC_008463.1|chromosome	peak562	85.11	2.94163	4574385	PA14_51450	4572629	4575148	-	0
refseq|NC_008463.1|chromosome	peak246	84.76	2.906015	1934248	PA14_22160	1934355	1934861	-	106
refseq|NC_008463.1|chromosome	peak873	84.72	2.936615	6500778	PA14_73000	6500848	6501489	-	69
refseq|NC_008463.1|chromosome	peak58	84.42	2.935355	378617	PA14_04230	378539	379327	-	0
refseq|NC_008463.1|chromosome	peak703	84.13	2.836115	5335600	PA14_59920	5335128	5336633	+	0
refseq|NC_008463.1|chromosome	peak631	83.79	2.80829	4950302	PA14_55610	4948578	4951673	+	0
refseq|NC_008463.1|chromosome	peak471	83.25	2.9062150000000004	3832194	PA14_43070	3831886	3832404	+	0
refseq|NC_008463.1|chromosome	peak462	82.81	2.91514	3726217	PA14_41740	3725032	3726219	-	0
refseq|NC_008463.1|chromosome	peak38	82.67	2.905265	288642	PA14_03240	288454	288972	-	0
refseq|NC_008463.1|chromosome	peak824	82.62	2.907695	6114429	PA14_68550	6114488	6115396	+	58
refseq|NC_008463.1|chromosome	peak50	82.59	2.85593	335082	PA14_03730	334920	336098	+	0
refseq|NC_008463.1|chromosome	peak496	82.49	2.9072250000000004	3974843	PA14_44640	3973631	3974497	+	347
refseq|NC_008463.1|chromosome	peak306	81.42	2.8903	2465573	PA14_28620	2465588	2465914	-	14
refseq|NC_008463.1|chromosome	peak225	81.38	2.890685	1850106	PA14_21370	1850024	1851712	+	0
refseq|NC_008463.1|chromosome	peak49	81.24	2.890845	325398	PA14_03590	325051	325566	+	0
refseq|NC_008463.1|chromosome	peak176	80.57	2.88152	1337738	PA14_15720	1336808	1338163	-	0
refseq|NC_008463.1|chromosome	peak406	80.28	2.866635	3195559	PA14_35900	3195183	3196103	+	0
refseq|NC_008463.1|chromosome	peak839	80.26	2.87658	6235784	PA14_69900	6234066	6235742	-	43
refseq|NC_008463.1|chromosome	peak709	80.22	2.77158	5352399	PA14_60080	5350432	5352363	+	37
refseq|NC_008463.1|chromosome	peak472	79.41	2.862165	3834914	PA14_43090	3834632	3835372	+	0
refseq|NC_008463.1|chromosome	peak223	79.22	2.86318	1841955	PA14_21260	1841740	1841853	+	103
refseq|NC_008463.1|chromosome	peak174	79.09	2.76818	1321942	PA14_15590	1321218	1323335	+	0
refseq|NC_008463.1|chromosome	peak371	78.95	2.85801	2895215	PA14_33060	2893951	2894922	-	294
refseq|NC_008463.1|chromosome	peak243	78.68	2.856125	1931934	PA14_22130	1931382	1932050	-	0
refseq|NC_008463.1|chromosome	peak255	78.67	2.850955	1960746	PA14_22530	1960424	1961041	-	0
refseq|NC_008463.1|chromosome	peak817	78.01	2.83999	6001935	PA14_67230	6001732	6004104	-	0
refseq|NC_008463.1|chromosome	peak476	77.7	2.838735	3897352	PA14_43770	3896854	3897276	+	77
refseq|NC_008463.1|chromosome	peak203	77.53	2.84194	1620281	PA14_18790	1618641	1620116	+	166
refseq|NC_008463.1|chromosome	peak437	77.39	2.822635	3570220	PA14_40050	3570016	3570753	+	0
refseq|NC_008463.1|chromosome	peak837	77.18	2.82478	6206282	PA14_69560	6206092	6206610	-	0
refseq|NC_008463.1|chromosome	peak712	76.95	2.792075	5356837	PA14_60130	5355824	5357743	+	0
refseq|NC_008463.1|chromosome	peak137	74.94	2.764965	981896	PA14_11270	981171	981869	-	28
refseq|NC_008463.1|chromosome	peak657	74.73	2.7932	5154575	PA14_57910	5154424	5154996	+	0
refseq|NC_008463.1|chromosome	peak131	73.9	2.7845	936823	PA14_10830	936949	937824	-	125
refseq|NC_008463.1|chromosome	peak76	73.87	2.78732	613818	PA14_07090	613682	614872	-	0
refseq|NC_008463.1|chromosome	peak853	73.68	2.78254	6343995	PA14_71210	6343184	6344536	-	0
refseq|NC_008463.1|chromosome	peak556	73.48	2.775175	4484830	PA14_50470	4484799	4485239	-	0
refseq|NC_008463.1|chromosome	peak583	73.21	2.77243	4634834	PA14_52240	4633563	4634900	-	0
refseq|NC_008463.1|chromosome	peak330	73.03	2.778065	2558441	PA14_29490	2557190	2558917	+	0
refseq|NC_008463.1|chromosome	peak466	72.99	2.777045	3752222	PA14_42060	3751162	3752076	+	147
refseq|NC_008463.1|chromosome	peak404	72.86	2.7721150000000003	3189348	PA14_35840	3189302	3189946	+	0
refseq|NC_008463.1|chromosome	peak163	72.17	2.76545	1233279	PA14_14440	1231581	1234433	-	0
refseq|NC_008463.1|chromosome	peak308	72.16	2.70818	2474555	PA14_28730	2474142	2474498	+	58
refseq|NC_008463.1|chromosome	peak258	72.09	2.76498	2025267	PA14_23330	2024157	2025836	+	0
refseq|NC_008463.1|chromosome	peak811	71.51	2.74837	5970421	PA14_66840	5969743	5971425	+	0
refseq|NC_008463.1|chromosome	peak663	71.25	2.752445	5213349	PA14_58550	5213357	5214256	+	7
refseq|NC_008463.1|chromosome	peak645	71.18	2.74649	5071966	PA14_56900	5071393	5072589	+	0
refseq|NC_008463.1|chromosome	peak596	71.07	2.742335	4724888	PA14_53310	4724553	4726598	+	0
refseq|NC_008463.1|chromosome	peak501	70.66	2.741705	4000393	PA14_44890	4000090	4000608	+	0
refseq|NC_008463.1|chromosome	peak794	70.63	2.74045	5874346	PA14_65940	5872546	5874492	+	0
refseq|NC_008463.1|chromosome	peak3	70.03	2.69909	15064	PA14_00120	14236	15123	+	0
refseq|NC_008463.1|chromosome	peak321	70.03	2.734495	2489258	PA14_28830	2488133	2489428	+	0
refseq|NC_008463.1|chromosome	peak179	69.3	2.71867	1372004	PA14_16100	1371277	1372497	-	0
refseq|NC_008463.1|chromosome	peak670	69.21	2.718585	5251526	PA14_58910	5251580	5252446	+	53
refseq|NC_008463.1|chromosome	peak178	69.08	2.71843	1369552	PA14_16070	1368457	1369761	+	0
refseq|NC_008463.1|chromosome	peak277	68.69	2.71146	2059032	PA14_23670	2058161	2058964	-	69
refseq|NC_008463.1|chromosome	peak555	67.47	2.69163	4464870	PA14_50270	4463447	4464871	-	0
refseq|NC_008463.1|chromosome	peak101	67.36	2.65124	742864	PA14_08695	742681	743049	+	0
refseq|NC_008463.1|chromosome	peak428	67.23	2.6830100000000003	3480325	PA14_39020	3478895	3480598	-	0
refseq|NC_008463.1|chromosome	peak725	66.17	2.50562	5375433	PA14_60310	5373154	5376630	+	0
refseq|NC_008463.1|chromosome	peak361	65.99	2.665845	2860663	PA14_32790	2848568	2864206	+	0
refseq|NC_008463.1|chromosome	peak838	65.37	2.663495	6214330	PA14_69640	6213947	6214282	-	49
refseq|NC_008463.1|chromosome	peak664	65.24	2.661535	5214295	PA14_58550	5213357	5214256	+	40
refseq|NC_008463.1|chromosome	peak746	65.2	2.66177	5514521	PA14_61845	5514513	5514791	-	0
refseq|NC_008463.1|chromosome	peak59	64.98	2.65785	389703	PA14_04350	389680	390147	+	0
refseq|NC_008463.1|chromosome	peak455	64.85	2.65362	3690949	PA14_41380	3689939	3691609	-	0
refseq|NC_008463.1|chromosome	peak126	64.37	2.64876	896291	PA14_10370	895688	897481	-	0
refseq|NC_008463.1|chromosome	peak721	63.7	2.636375	5372254	PA14_60290	5371711	5372538	+	0
refseq|NC_008463.1|chromosome	peak385	63.63	2.63481	3062962	PA14_34440	3062651	3063556	-	0
refseq|NC_008463.1|chromosome	peak510	63.49	2.59766	4045061	PA14_45430	4045256	4045993	-	194
refseq|NC_008463.1|chromosome	peak743	62.93	2.62619	5494019	PA14_61560	5492827	5494200	-	0
refseq|NC_008463.1|chromosome	peak635	62.35	2.620625	4957804	PA14_55640	4957850	4959079	+	45
refseq|NC_008463.1|chromosome	peak92	61.96	2.60997	714465	PA14_08340	714461	715066	+	0
refseq|NC_008463.1|chromosome	peak737	60.95	2.5981300000000003	5454885	PA14_61170	5455038	5456249	+	152
refseq|NC_008463.1|chromosome	peak197	60.29	2.5863	1539729	PA14_17920	1539568	1539897	-	0
refseq|NC_008463.1|chromosome	peak708	59.89	2.57185	5347819	PA14_60060	5347532	5347834	+	0
refseq|NC_008463.1|chromosome	peak36	59.67	2.5725800000000003	285564	PA14_03220	285213	288272	-	0
refseq|NC_008463.1|chromosome	peak567	59.42	2.55192	4589483	PA14_51650	4589452	4590732	+	0
refseq|NC_008463.1|chromosome	peak180	59.27	2.5727400000000005	1388763	PA14_16250	1387521	1389017	+	0
refseq|NC_008463.1|chromosome	peak856	59.17	2.5038	6355793	PA14_71330	6355782	6355988	+	0
refseq|NC_008463.1|chromosome	peak386	59.14	2.56929	3064713	PA14_34450	3063779	3064684	-	30
refseq|NC_008463.1|chromosome	peak336	59.03	2.566075	2610437	PA14_30140	2610179	2610799	-	0
refseq|NC_008463.1|chromosome	peak286	58.9	2.568035	2160629	PA14_24710	2160174	2160797	+	0
refseq|NC_008463.1|chromosome	peak744	58.68	2.561925	5502007	PA14_61660	5502057	5502854	-	49
refseq|NC_008463.1|chromosome	peak537	58.67	2.562865	4289864	PA14_48170	4289371	4291143	-	0
refseq|NC_008463.1|chromosome	peak177	58.49	2.556205	1367470	PA14_16050	1367515	1368243	+	44
refseq|NC_008463.1|chromosome	peak818	58.03	2.554945	6037004	PA14_67580	6036946	6038400	-	0
refseq|NC_008463.1|chromosome	peak464	57.89	2.516735	3729454	PA14_41780	3728917	3729678	-	0
refseq|NC_008463.1|chromosome	peak387	57.36	2.541625	3076989	PA14_34630	3075622	3076974	-	16
refseq|NC_008463.1|chromosome	peak69	56.7	2.53073	542989	PA14_06160	542843	545236	-	0
refseq|NC_008463.1|chromosome	peak8	56.49	2.45201	53947	PA14_00520	54577	54699	+	629
refseq|NC_008463.1|chromosome	peak557	55.61	2.514275	4489238	PA14_50530	4488332	4489255	+	0
refseq|NC_008463.1|chromosome	peak396	54.61	2.337435	3179778	PA14_35740	3177507	3180521	+	0
refseq|NC_008463.1|chromosome	peak242	53.85	2.439245	1930945	PA14_22120	1929042	1931366	-	0
refseq|NC_008463.1|chromosome	peak220	53.29	2.477985	1768992	PA14_20560	1768608	1769648	+	0
refseq|NC_008463.1|chromosome	peak618	52.84	2.4721900000000003	4869934	PA14_54920	4867504	4871967	-	0
refseq|NC_008463.1|chromosome	peak73	52.27	2.463175	578905	PA14_06640	578977	580755	+	71
refseq|NC_008463.1|chromosome	peak753	51.75	2.41674	5546208	PA14_62160	5545940	5547664	-	0
refseq|NC_008463.1|chromosome	peak858	51.19	2.4428	6383711	PA14_71650	6382183	6383607	+	105
refseq|NC_008463.1|chromosome	peak209	48.59	2.40322	1706274	PA14_19800	1705590	1706333	-	0
refseq|NC_008463.1|chromosome	peak521	48.57	2.40408	4141324	PA14_46520	4140101	4141240	-	85
refseq|NC_008463.1|chromosome	peak819	48.54	2.398835	6038746	PA14_67600	6038737	6040146	+	0
refseq|NC_008463.1|chromosome	peak419	47.93	2.39037	3407862	PA14_38200	3408055	3409713	+	192
refseq|NC_008463.1|chromosome	peak611	47.53	2.38222	4848205	PA14_54680	4848072	4848380	+	0
refseq|NC_008463.1|chromosome	peak390	46.92	2.377045	3124765	PA14_35110	3124687	3125970	-	0
refseq|NC_008463.1|chromosome	peak259	43.98	2.32344	2027918	PA14_23360	2026846	2027928	+	0
