## Supplementary Dataset 1 for "Determination of the Two-Component Systems regulatory network reveals core and accessory regulations across *Pseudomonas aeruginosa* lineages": CS14_ErbR-PA1978_ALLpeaks_PAO1.tab

chrom	peakID	log(qvalue)	fold_enrichment	summit_position	closest_gene	gene_start	gene_end	strand	distance_to_closest_gene
refseq|NC_002516.2|chromosome	peak54	2167.96	7.59725	792537	PA0724	791370	792632	+	0
refseq|NC_002516.2|chromosome	peak133	1093.56	16.564329999999998	2015901	PA1856	2015139	2016581	-	0
refseq|NC_002516.2|chromosome	peak280	1031.24	15.423465	4789427	PA4280.2	4788836	4791724	-	0
refseq|NC_002516.2|chromosome	peak47	972.57	14.55312	726386	PA0668.4	724103	726993	+	0
refseq|NC_002516.2|chromosome	peak370	968.17	14.68156	6040450	PA5369.2	6039846	6042736	-	0
refseq|NC_002516.2|chromosome	peak323	928.39	14.77576	5264974	PA4690.2	5264362	5267252	-	0
refseq|NC_002516.2|chromosome	peak146	809.03	14.54202	2164970	PA1979	2165213	2165863	+	242
refseq|NC_002516.2|chromosome	peak13	707.64	11.225825	287930	PA0256	287188	288120	-	0
refseq|NC_002516.2|chromosome	peak245	674.36	12.88018	4102686	PA3662	4102768	4103061	+	81
refseq|NC_002516.2|chromosome	peak180	663.85	12.607085	2780684	PA2463	2778917	2780614	-	71
refseq|NC_002516.2|chromosome	peak306	644.21	12.13576	5069172	PA4525	5069082	5069531	-	0
refseq|NC_002516.2|chromosome	peak267	592.31	11.111855	4623502	PA4133	4622812	4624239	+	0
refseq|NC_002516.2|chromosome	peak262	575.45	11.08552	4494468	PA4015	4494481	4494936	+	12
refseq|NC_002516.2|chromosome	peak290	542.57	10.273715	4882003	PA4354	4882053	4882355	+	49
refseq|NC_002516.2|chromosome	peak3	539.21	8.415165	53532	PA0041	42914	53521	+	12
refseq|NC_002516.2|chromosome	peak70	505.06	10.78481	1083160	PA1000	1082949	1083854	+	0
refseq|NC_002516.2|chromosome	peak218	497.96	9.22581	3526856	PA3141	3524681	3526678	-	179
refseq|NC_002516.2|chromosome	peak71	496.46	9.23405	1087511	PA1004	1087843	1088901	+	331
refseq|NC_002516.2|chromosome	peak89	470.94	8.030745	1486769	PA1371	1486266	1486967	-	0
refseq|NC_002516.2|chromosome	peak132	460.98	10.17788	2007611	PA1847	2007665	2008249	+	53
refseq|NC_002516.2|chromosome	peak50	452.7	8.77076	748902	PA0689	748662	749774	+	0
refseq|NC_002516.2|chromosome	peak2	433.91	9.79027	40957	PA0039	40589	40816	+	142
refseq|NC_002516.2|chromosome	peak130	428.89	9.739235	1987901	PA1829	1987781	1988851	-	0
refseq|NC_002516.2|chromosome	peak145	416.97	9.50429	2159189	PA1974	2157968	2159167	+	23
refseq|NC_002516.2|chromosome	peak112	389.86	8.733979999999999	1693901	PA1555	1693119	1694045	-	0
refseq|NC_002516.2|chromosome	peak312	389.67	9.21334	5126370	PA4578	5126166	5126654	+	0
refseq|NC_002516.2|chromosome	peak288	389.49	8.353940000000001	4830819	PA4306	4830964	4831182	+	144
refseq|NC_002516.2|chromosome	peak300	371.59	8.314119999999999	5015781	PA4484	5015535	5016980	+	0
refseq|NC_002516.2|chromosome	peak286	363.78	8.80893	4819890	PA4294	4819358	4819864	-	27
refseq|NC_002516.2|chromosome	peak202	361.5	7.251345	3151438	PA2793	3149400	3150434	-	1005
refseq|NC_002516.2|chromosome	peak294	357.58	8.73232	4962367	PA4429	4962273	4963055	-	0
refseq|NC_002516.2|chromosome	peak95	342.55	7.545	1505046	PA1385	1504605	1505729	+	0
refseq|NC_002516.2|chromosome	peak285	333.25	8.366119999999999	4814368	PA4291	4814213	4814899	+	0
refseq|NC_002516.2|chromosome	peak268	329.43	8.26137	4632419	PA4141	4632477	4632776	+	57
refseq|NC_002516.2|chromosome	peak109	324.9	8.251850000000001	1677465	PA1538	1675862	1677445	-	21
refseq|NC_002516.2|chromosome	peak273	320.71	7.42976	4764178	PA4257	4763544	4764230	-	0
refseq|NC_002516.2|chromosome	peak148	309.83	8.01529	2169349	PA1983	2169464	2169901	+	114
refseq|NC_002516.2|chromosome	peak90	302.81	6.780455	1488283	PA1372	1486960	1489095	-	0
refseq|NC_002516.2|chromosome	peak9	297.86	7.65251	129752	PA0106	128512	130104	+	0
refseq|NC_002516.2|chromosome	peak254	292.25	4.511485	4327822	PA3866	4327697	4329991	-	0
refseq|NC_002516.2|chromosome	peak141	284.61	7.652950000000001	2121065	PA1939	2120225	2122222	-	0
refseq|NC_002516.2|chromosome	peak210	278.06	7.577339999999999	3414212	PA3049	3414401	3414613	+	188
refseq|NC_002516.2|chromosome	peak113	277.53	7.547025	1695589	PA1557	1694852	1696279	-	0
refseq|NC_002516.2|chromosome	peak315	259.1	7.30238	5165925	PA4606	5163788	5165854	-	72
refseq|NC_002516.2|chromosome	peak228	258.33	6.318135	3685125	PA3292	3684905	3685762	-	0
refseq|NC_002516.2|chromosome	peak284	256.22	5.484745	4792974	PA4280.5	4792196	4793731	-	0
refseq|NC_002516.2|chromosome	peak213	248.06	6.863370000000001	3458109	PA3082	3457969	3459933	-	0
refseq|NC_002516.2|chromosome	peak322	237.95	6.887575	5243865	PA4675	5243178	5245406	+	0
refseq|NC_002516.2|chromosome	peak60	234.36	6.535525	969595	PA0887	969670	971625	+	74
refseq|NC_002516.2|chromosome	peak203	233.88	4.845789999999999	3152092	PA2795	3152504	3153502	+	411
refseq|NC_002516.2|chromosome	peak124	232.99	6.752575	1910201	PA1766	1909698	1910681	-	0
refseq|NC_002516.2|chromosome	peak43	230.6	4.9676100000000005	722855	PA0668.1	722096	723631	+	0
refseq|NC_002516.2|chromosome	peak351	227.34	6.752955	5638229	PA5015	5636156	5638804	+	0
refseq|NC_002516.2|chromosome	peak361	222.81	6.647335	5866970	PA5210	5865227	5867011	+	0
refseq|NC_002516.2|chromosome	peak377	221.58	6.66844	6077584	PA5398	6075880	6077940	+	0
refseq|NC_002516.2|chromosome	peak261	220.37	6.652195	4473601	PA3993	4473623	4474639	+	21
refseq|NC_002516.2|chromosome	peak91	219.7	6.062915	1489398	PA1372	1486960	1489095	-	304
refseq|NC_002516.2|chromosome	peak287	217.94	6.216125	4820452	PA4295	4819928	4820410	+	43
refseq|NC_002516.2|chromosome	peak221	209.77	4.993005	3538868	PA3154	3537808	3539124	-	0
refseq|NC_002516.2|chromosome	peak229	205.67	6.407605	3689456	PA3296	3689521	3690951	+	64
refseq|NC_002516.2|chromosome	peak328	196.12	5.8977	5270414	PA4692	5270411	5271424	-	0
refseq|NC_002516.2|chromosome	peak246	195.68	6.155175	4134594	PA3692	4134591	4135376	+	0
refseq|NC_002516.2|chromosome	peak327	194.48	5.150215	5268768	PA4690.5	5267724	5269259	-	0
refseq|NC_002516.2|chromosome	peak234	190.49	6.185925	3843283	PA3434	3842274	3843290	-	0
refseq|NC_002516.2|chromosome	peak7	188.36	6.027335000000001	120374	PA0099	120164	121324	+	0
refseq|NC_002516.2|chromosome	peak169	187.84	6.131029999999999	2556935	PA2319	2556948	2557964	+	12
refseq|NC_002516.2|chromosome	peak256	186.84	6.07271	4339703	PA3875	4338261	4342046	-	0
refseq|NC_002516.2|chromosome	peak266	186.45	6.066675	4607395	PA4118	4606885	4607454	+	0
refseq|NC_002516.2|chromosome	peak366	183.67	6.00201	5963159	PA5296	5962716	5964725	+	0
refseq|NC_002516.2|chromosome	peak360	183.36	5.173045	5805058	PA5157	5805206	5805676	+	147
refseq|NC_002516.2|chromosome	peak193	179.77	5.932305	3044767	PA2690	3043750	3044766	-	2
refseq|NC_002516.2|chromosome	peak25	179.04	5.968345	501145	PA0445	500104	501120	-	26
refseq|NC_002516.2|chromosome	peak125	172.56	5.389615000000001	1921510	PA1777	1921174	1922226	+	0
refseq|NC_002516.2|chromosome	peak321	172.09	5.779825	5239052	PA4670	5238408	5239349	+	0
refseq|NC_002516.2|chromosome	peak374	170.16	4.583655	6043982	PA5369.5	6043208	6044743	-	0
refseq|NC_002516.2|chromosome	peak274	168.55	5.108115	4765500	PA4260	4764880	4765701	-	0
refseq|NC_002516.2|chromosome	peak259	167.98	5.75263	4410768	PA3933	4408924	4410885	+	0
refseq|NC_002516.2|chromosome	peak250	165.18	5.674895	4223435	PA3767	4223568	4224116	-	132
refseq|NC_002516.2|chromosome	peak81	159.11	5.618515	1349091	PA1245	1349416	1350660	+	324
refseq|NC_002516.2|chromosome	peak345	155.36	5.54881	5503504	PA4904	5503051	5504106	+	0
refseq|NC_002516.2|chromosome	peak363	154.73	4.781535	5927325	PA5265	5927336	5930605	-	10
refseq|NC_002516.2|chromosome	peak269	154.68	5.393935000000001	4714401	PA4211	4714314	4714802	+	0
refseq|NC_002516.2|chromosome	peak44	151.68	4.935665	723491	PA0668.1	722096	723631	+	0
refseq|NC_002516.2|chromosome	peak283	149.74	4.54315	4792476	PA4280.5	4792196	4793731	-	0
refseq|NC_002516.2|chromosome	peak182	146.3	4.93705	2864785	PA2536	2864170	2865105	-	0
refseq|NC_002516.2|chromosome	peak308	144.44	5.26961	5087004	PA4541.1	5086925	5087000	-	5
refseq|NC_002516.2|chromosome	peak373	144.4	4.71773	6043484	PA5369.5	6043208	6044743	-	0
refseq|NC_002516.2|chromosome	peak219	144.08	4.63874	3532580	PA3148	3531751	3532815	-	0
refseq|NC_002516.2|chromosome	peak72	142.62	5.30061	1122961	PA1033	1122340	1122981	-	0
refseq|NC_002516.2|chromosome	peak326	137.74	4.5904050000000005	5268002	PA4690.5	5267724	5269259	-	0
refseq|NC_002516.2|chromosome	peak201	137.62	4.84535	3150673	PA2793	3149400	3150434	-	240
refseq|NC_002516.2|chromosome	peak337	136.56	4.81081	5383832	PA4797	5382796	5383812	-	21
refseq|NC_002516.2|chromosome	peak220	135.44	4.207835	3534555	PA3150	3533948	3535081	-	0
refseq|NC_002516.2|chromosome	peak128	135.12	5.064209999999999	1954949	PA1802	1954815	1956095	+	0
refseq|NC_002516.2|chromosome	peak165	132.69	4.084365	2450951	PA2228	2449554	2450765	-	187
refseq|NC_002516.2|chromosome	peak362	130.58	5.05658	5884420	PA5227.1	5884320	5884502	+	0
refseq|NC_002516.2|chromosome	peak301	123.6	4.920905	5027470	PA4492	5027422	5028231	-	0
refseq|NC_002516.2|chromosome	peak235	122.71	4.871485	3889828	PA3476	3889139	3889744	-	85
refseq|NC_002516.2|chromosome	peak253	121.99	4.79497	4296679	PA3836	4297250	4298227	+	570
refseq|NC_002516.2|chromosome	peak163	120.03	4.33506	2447233	PA2224	2446597	2447325	-	0
refseq|NC_002516.2|chromosome	peak302	118.97	4.814415	5033027	PA4496	5031488	5033101	+	0
refseq|NC_002516.2|chromosome	peak118	116.87	4.755789999999999	1749310	PA1607	1749349	1749789	-	38
refseq|NC_002516.2|chromosome	peak299	116.66	4.803035	4992847	PA4462	4992870	4994363	+	22
refseq|NC_002516.2|chromosome	peak142	113.35	4.73706	2136544	PA1951	2136520	2137785	-	0
refseq|NC_002516.2|chromosome	peak137	112.66	4.6526	2043800	PA1874	2036441	2043847	+	0
refseq|NC_002516.2|chromosome	peak46	112.43	3.75207	725446	PA0668.4	724103	726993	+	0
refseq|NC_002516.2|chromosome	peak338	111.8	4.6559	5401969	PA4813	5402016	5402945	-	46
refseq|NC_002516.2|chromosome	peak207	107.58	4.54157	3328444	PA2971	3328399	3328935	-	0
refseq|NC_002516.2|chromosome	peak378	106.05	4.494955	6105055	PA5424	6104799	6105044	-	12
refseq|NC_002516.2|chromosome	peak242	104.23	4.517049999999999	4077788	PA3640	4075157	4078678	-	0
refseq|NC_002516.2|chromosome	peak102	103.42	4.36007	1618934	PA1491	1618612	1619847	+	0
refseq|NC_002516.2|chromosome	peak298	102.7	4.392435	4990970	PA4459	4990833	4991405	+	0
refseq|NC_002516.2|chromosome	peak15	100.58	4.411435	292679	PA0260	291154	293304	-	0
refseq|NC_002516.2|chromosome	peak57	99.92	4.414295	900686	PA0826	900408	901046	-	0
refseq|NC_002516.2|chromosome	peak311	96.12	4.236205	5104114	PA4554	5100683	5104168	+	0
refseq|NC_002516.2|chromosome	peak344	95.16	4.039610000000001	5493523	PA4897	5491346	5494315	+	0
refseq|NC_002516.2|chromosome	peak260	91.59	4.2274650000000005	4420313	PA3943	4420204	4421799	-	0
refseq|NC_002516.2|chromosome	peak85	90.34	4.234624999999999	1408968	PA1298	1408999	1409274	+	30
refseq|NC_002516.2|chromosome	peak186	89.23	3.958475	2934410	PA2591	2933582	2934388	-	23
refseq|NC_002516.2|chromosome	peak122	88.0	4.17556	1906632	PA1763	1905797	1906822	+	0
refseq|NC_002516.2|chromosome	peak348	85.68	3.944135	5548538	PA4944	5548397	5548645	-	0
refseq|NC_002516.2|chromosome	peak258	85.11	3.9362	4395436	PA3922	4394694	4396061	-	0
refseq|NC_002516.2|chromosome	peak62	84.0	4.087745	974252	PA0890	973770	974468	+	0
refseq|NC_002516.2|chromosome	peak65	81.39	4.03528	1039506	PA0952	1039240	1039623	-	0
refseq|NC_002516.2|chromosome	peak295	80.52	3.93288	4963585	PA4430	4963055	4964266	-	0
refseq|NC_002516.2|chromosome	peak36	79.67	3.99906	672699	PA0610	672777	673091	-	77
refseq|NC_002516.2|chromosome	peak120	79.57	3.967755	1857081	PA1712	1856562	1856975	+	107
refseq|NC_002516.2|chromosome	peak208	78.18	3.792925	3393921	PA3029	3393482	3394021	-	0
refseq|NC_002516.2|chromosome	peak271	77.27	3.814955	4758928	PA4245	4758891	4759067	-	0
refseq|NC_002516.2|chromosome	peak216	76.99	3.707295	3515141	PA3133.4	3515138	3515213	-	0
refseq|NC_002516.2|chromosome	peak214	76.59	3.90365	3483497	PA3103	3481914	3483422	-	76
refseq|NC_002516.2|chromosome	peak190	76.44	3.914415	3016882	PA2668	3016675	3016970	-	0
refseq|NC_002516.2|chromosome	peak336	73.37	3.83351	5363989	PA4775	5363198	5364058	+	0
refseq|NC_002516.2|chromosome	peak116	72.12	3.818265	1732470	PA1590	1732545	1733858	+	74
refseq|NC_002516.2|chromosome	peak149	70.76	3.773575	2171779	PA1985	2171865	2171936	+	85
refseq|NC_002516.2|chromosome	peak49	69.31	3.73779	728978	PA0669	727608	730703	-	0
