## Supplementary Dataset 1 for "Determination of the Two-Component Systems regulatory network reveals core and accessory regulations across *Pseudomonas aeruginosa* lineages": CS15_EraR-IHMA87_03140_ALLpeaks_IHMA.tab

chrom	peakID	log(qvalue)	fold_enrichment	summit_position	closest_gene	gene_start	gene_end	strand	distance_to_closest_gene
IHMA87_1	peak656	9278.69	89.16226	3747149	IHMA87_03491	3746484	3747080	+	70
IHMA87_1	peak581	6756.13	69.705325	3382007	IHMA87_03138	3382129	3384000	+	121
IHMA87_1	peak330	4687.47	52.76692	1901340	IHMA87_01772	1900545	1901273	-	68
IHMA87_1	peak957	4326.7	49.602345	5467549	IHMA87_05139	5467654	5467857	+	104
IHMA87_1	peak827	3539.62	42.87938	4737146	IHMA87_04445	4736846	4737319	-	0
IHMA87_1	peak598	2662.82	34.676405	3459103	IHMA87_03204	3458998	3459681	+	0
IHMA87_1	peak235	2640.05	34.6694	1317781	IHMA87_01221	1316508	1317707	-	75
IHMA87_1	peak1131	2291.01	31.283475000000003	6406764	IHMA87_06001	6405524	6407014	-	0
IHMA87_1	peak526	2111.08	29.32732	3105048	IHMA87_02876	3104419	3105165	-	0
IHMA87_1	peak937	1984.04	28.243015	5344090	IHMA87_05031	5343768	5343992	+	99
IHMA87_1	peak91	1857.7	26.7661	541958	IHMA87_00495	540181	541887	-	72
IHMA87_1	peak468	1811.37	26.56019	2685075	IHMA87_02546	2684879	2685898	-	0
IHMA87_1	peak1126	1809.08	26.26089	6395983	IHMA87_05992	6394748	6396049	+	0
IHMA87_1	peak1100	1796.8	26.36831	6247370	IHMA87_05852	6246194	6247588	-	0
IHMA87_1	peak901	1756.88	25.63554	5178870	IHMA87_04847	5177850	5179112	+	0
IHMA87_1	peak542	1601.91	24.166595	3203754	IHMA87_02978	3203655	3203831	-	0
IHMA87_1	peak690	1578.49	23.89639	3973720	IHMA87_03711	3972857	3973690	-	31
IHMA87_1	peak1089	1545.97	22.9988	6205073	IHMA87_05816	6204592	6204900	-	174
IHMA87_1	peak359	1393.88	20.11517	2117169	IHMA87_01965	2113711	2117160	-	10
IHMA87_1	peak995	1366.33	21.719805	5682841	IHMA87_05350	5682588	5683286	+	0
IHMA87_1	peak524	1352.87	20.9317	3086633	IHMA87_02864	3085238	3086704	-	0
IHMA87_1	peak624	1346.22	21.50241	3601053	IHMA87_03330	3601151	3601858	+	97
IHMA87_1	peak988	1332.86	21.35807	5641503	IHMA87_05313	5640612	5641451	-	53
IHMA87_1	peak674	1193.05	19.80725	3888632	IHMA87_03628	3888677	3890059	+	44
IHMA87_1	peak828	1188.67	19.678295	4739289	IHMA87_04448	4739161	4739400	+	0
IHMA87_1	peak745	1124.48	19.02304	4296588	IHMA87_04014	4296229	4296846	-	0
IHMA87_1	peak766	1118.46	19.022170000000003	4383965	IHMA87_04098	4382749	4383900	+	66
IHMA87_1	peak395	1116.71	16.798835	2308757	IHMA87_02160	2306713	2308788	-	0
IHMA87_1	peak240	1054.73	15.93907	1372094	IHMA87_01266	1371828	1372868	+	0
IHMA87_1	peak276	1000.51	17.63418	1592422	IHMA87_01464	1591815	1592399	-	24
IHMA87_1	peak413	989.39	17.166475	2446526	IHMA87_02319	2446364	2447251	-	0
IHMA87_1	peak815	918.59	16.546300000000002	4645145	IHMA87_04359	4643785	4645005	-	141
IHMA87_1	peak43	915.01	16.48733	270353	IHMA87_00238	269504	270145	-	209
IHMA87_1	peak387	911.74	16.519465	2286904	IHMA87_02141	2286662	2287147	+	0
IHMA87_1	peak812	893.07	16.07848	4637270	IHMA87_04353	4637341	4638339	-	70
IHMA87_1	peak1138	884.95	16.275235000000002	6425947	IHMA87_06020	6425117	6426136	-	0
IHMA87_1	peak853	876.57	16.127805000000002	4876543	IHMA87_04574	4876492	4877163	+	0
IHMA87_1	peak685	833.52	15.377005	3939453	IHMA87_03674	3939600	3940514	+	146
IHMA87_1	peak970	830.65	15.516975	5509589	IHMA87_05174	5509182	5509529	+	61
IHMA87_1	peak1127	825.58	15.52095	6397807	IHMA87_05994	6396832	6398511	+	0
IHMA87_1	peak326	819.14	15.291645	1895419	IHMA87_01766	1894931	1895368	-	52
IHMA87_1	peak738	780.96	14.745065	4215525	IHMA87_03939	4214347	4215408	+	118
IHMA87_1	peak263	779.65	14.85246	1480575	IHMA87_01369	1480555	1480818	+	0
IHMA87_1	peak547	768.13	14.80495	3224131	IHMA87_02993	3223160	3226462	-	0
IHMA87_1	peak726	727.54	14.13337	4156895	IHMA87_03884	4156604	4157935	+	0
IHMA87_1	peak769	708.89	13.370105	4422604	IHMA87_04135	4422510	4422872	-	0
IHMA87_1	peak440	674.07	13.4561	2563698	IHMA87_02438	2563583	2569879	-	0
IHMA87_1	peak566	669.67	13.45391	3307668	IHMA87_03070	3307795	3308727	+	126
IHMA87_1	peak284	660.74	12.12919	1636195	IHMA87_01500	1635916	1636554	+	0
IHMA87_1	peak396	647.51	13.248725	2311798	IHMA87_02164	2311142	2313043	-	0
IHMA87_1	peak226	632.83	12.923175	1286928	IHMA87_01191	1282986	1286882	+	47
IHMA87_1	peak1027	631.59	13.045535	5857782	IHMA87_05505	5856554	5858296	+	0
IHMA87_1	peak1006	629.53	12.251805	5747974	IHMA87_05417	5746589	5748832	-	0
IHMA87_1	peak1116	616.82	12.55235	6364823	IHMA87_05967	6364330	6366153	-	0
IHMA87_1	peak532	594.2	12.44658	3143089	IHMA87_02916	3142902	3144152	-	0
IHMA87_1	peak460	591.87	12.441305	2665139	IHMA87_02529	2664948	2665745	-	0
IHMA87_1	peak790	582.35	12.21377	4553378	IHMA87_04260	4553329	4554153	-	0
IHMA87_1	peak610	557.48	12.02016	3514099	IHMA87_03251	3513527	3515836	-	0
IHMA87_1	peak407	557.13	11.932575	2395658	IHMA87_02257	2395658	2396353	+	0
IHMA87_1	peak541	555.83	11.95106	3193800	IHMA87_02963	3192962	3193918	+	0
IHMA87_2	peak1176	545.27	11.723020000000002	36409	IHMA87_06154	36280	36807	-	0
IHMA87_1	peak1155	545.25	11.266	6502311	IHMA87_06093	6501756	6502346	-	0
IHMA87_1	peak1034	542.29	11.79484	5904081	IHMA87_05540	5904194	5905876	+	112
IHMA87_1	peak868	538.77	11.718305	4986580	IHMA87_04663	4986197	4986982	-	0
IHMA87_1	peak1111	537.98	11.73147	6319204	IHMA87_05924	6318087	6319439	-	0
IHMA87_1	peak767	537.93	10.446385	4390587	IHMA87_04104	4388848	4390641	-	0
IHMA87_1	peak275	532.34	11.36661	1585492	IHMA87_01456	1584406	1585479	+	14
IHMA87_1	peak981	527.31	11.557195	5567340	IHMA87_05235	5566771	5569992	-	0
IHMA87_1	peak281	522.59	11.47666	1606889	IHMA87_01478	1606117	1606650	-	240
IHMA87_1	peak52	522.56	10.939575	303315	IHMA87_00270	302762	303640	-	0
IHMA87_1	peak272	517.8	11.487675	1581421	IHMA87_01453	1580455	1581441	+	0
IHMA87_1	peak756	511.32	11.3398	4330481	IHMA87_04047	4329852	4330778	+	0
IHMA87_2	peak1183	508.94	11.220965	54257	IHMA87_06169	51068	54085	+	173
IHMA87_1	peak1021	507.61	11.327044999999998	5826885	IHMA87_05484	5826413	5827297	-	0
IHMA87_1	peak48	501.76	11.224505	289471	IHMA87_00259	288678	289496	-	0
IHMA87_1	peak325	500.18	11.20822	1892478	IHMA87_01763	1891988	1893457	+	0
IHMA87_1	peak18	499.18	10.53838	116201	IHMA87_00093	114923	116863	+	0
IHMA87_1	peak891	497.75	11.12064	5118078	IHMA87_04799	5117313	5118770	-	0
IHMA87_1	peak1161	496.74	10.889065	6517076	IHMA87_06109	6516882	6517262	-	0
IHMA87_1	peak707	487.06	11.006225	4086126	IHMA87_03811	4084064	4086133	-	0
IHMA87_1	peak1086	478.21	10.07545	6159921	IHMA87_05784	6159343	6160812	-	0
IHMA87_1	peak1097	476.19	10.901055	6235882	IHMA87_05842	6234332	6235912	+	0
IHMA87_1	peak348	462.89	10.574940000000002	2061587	IHMA87_01916	2061115	2062515	+	0
IHMA87_1	peak302	459.71	10.44863	1711320	IHMA87_01582	1711372	1712412	+	51
IHMA87_1	peak410	457.02	10.157105	2427848	IHMA87_02290	2427815	2428390	+	0
IHMA87_1	peak90	453.86	9.706375	539013	IHMA87_00492	538284	539462	-	0
IHMA87_1	peak1148	450.0	10.392315	6471410	IHMA87_06062	6469698	6471404	-	7
IHMA87_1	peak614	447.18	10.47154	3540324	IHMA87_03275	3538802	3541090	-	0
IHMA87_1	peak875	442.62	10.357555	5023848	IHMA87_04701	5023531	5024217	+	0
IHMA87_1	peak206	437.2	10.357125	1169009	IHMA87_01084	1167846	1169996	+	0
IHMA87_1	peak123	436.8	10.23609	676473	IHMA87_00632	676183	676521	-	0
IHMA87_1	peak93	435.92	10.299915	550755	IHMA87_00508	550707	551903	+	0
IHMA87_1	peak149	433.63	10.12694	836980	IHMA87_00785	837027	838271	+	46
IHMA87_1	peak1014	432.47	10.20441	5800415	IHMA87_05463	5799703	5800320	-	96
IHMA87_1	peak861	431.97	10.26647	4957580	IHMA87_04636	4956618	4957736	-	0
IHMA87_1	peak215	421.02	10.013855	1220671	IHMA87_01128	1220696	1220782	-	24
IHMA87_1	peak505	414.49	10.028395	2920677	IHMA87_02738	2919826	2920686	-	0
IHMA87_1	peak826	409.17	9.88844	4727820	IHMA87_04434	4727655	4727990	+	0
IHMA87_1	peak74	405.93	9.673225	406560	IHMA87_00374	405500	406534	+	27
IHMA87_1	peak174	401.31	9.63626	952307	IHMA87_00891	951240	952166	-	142
IHMA87_1	peak864	396.72	9.63759	4974890	IHMA87_04651	4974298	4974810	-	81
IHMA87_1	peak863	396.7	9.70581	4970032	IHMA87_04647	4969723	4969989	+	44
IHMA87_1	peak187	396.69	9.611195	1047984	IHMA87_00985	1047496	1047675	-	310
IHMA87_1	peak546	392.01	9.71771	3218852	IHMA87_02990	3218766	3219971	+	0
IHMA87_1	peak441	391.76	9.655645	2570492	IHMA87_02439	2569894	2570532	-	0
IHMA87_1	peak625	389.45	9.56278	3610255	IHMA87_03341	3610084	3612813	-	0
IHMA87_1	peak112	387.43	9.04106	628307	IHMA87_00580	627977	628357	-	0
IHMA87_1	peak1039	383.41	9.538145	5924660	IHMA87_05561	5924694	5925131	-	33
IHMA87_1	peak473	374.56	9.364755	2692190	IHMA87_02554	2692235	2693842	+	44
IHMA87_1	peak884	370.25	8.731235	5076535	IHMA87_04756	5076034	5077170	-	0
IHMA87_1	peak503	369.52	9.130175	2915761	IHMA87_02734	2916367	2916534	+	605
IHMA87_1	peak253	368.32	9.32119	1436002	IHMA87_01327	1435534	1436139	+	0
IHMA87_2	peak1169	363.42	9.18476	13379	IHMA87_06130	12976	13836	-	0
IHMA87_1	peak136	358.9	8.821745	725022	IHMA87_00694	724185	725513	+	0
IHMA87_1	peak693	358.61	9.10643	3996174	IHMA87_03731	3993301	3996408	-	0
IHMA87_1	peak950	357.25	9.0743	5425218	IHMA87_05093	5424711	5425700	-	0
IHMA87_1	peak1081	356.56	8.90837	6143065	IHMA87_05775	6142794	6145409	+	0
IHMA87_1	peak1094	354.1	8.894295000000001	6225483	IHMA87_05833	6224957	6225445	+	39
IHMA87_1	peak334	354.08	9.005205	1927044	IHMA87_01794	1926552	1927586	+	0
IHMA87_1	peak584	354.04	9.008725	3397635	IHMA87_03149	3397700	3399013	+	64
IHMA87_1	peak141	352.53	8.87625	781147	IHMA87_00735	780220	781086	-	62
IHMA87_2	peak1168	352.28	8.93523	12780	IHMA87_06130	12976	13836	-	195
IHMA87_1	peak613	351.01	8.97616	3536384	IHMA87_03271	3535594	3536598	+	0
IHMA87_1	peak1135	345.07	8.914555	6417944	IHMA87_06014	6417040	6418179	-	0
IHMA87_1	peak96	343.77	8.94933	577320	IHMA87_00536	577359	578126	+	38
IHMA87_1	peak736	343.55	9.007435	4199771	IHMA87_03923	4199396	4200256	+	0
IHMA87_1	peak975	343.35	8.85822	5537315	IHMA87_05204	5536252	5537655	+	0
IHMA87_1	peak279	341.67	8.826865000000002	1603343	IHMA87_01474	1602726	1603334	+	10
IHMA87_1	peak211	341.07	8.578109999999999	1212067	IHMA87_01119	1209540	1212392	-	0
IHMA87_1	peak782	339.3	8.844149999999999	4514607	IHMA87_04230	4514382	4515233	-	0
IHMA87_1	peak926	338.37	8.757445	5295885	IHMA87_04985	5295649	5296272	-	0
IHMA87_1	peak12	338.19	8.13383	61960	IHMA87_00045	59228	62380	+	0
IHMA87_1	peak300	334.73	8.732365	1704385	IHMA87_01577	1704427	1706925	+	41
IHMA87_1	peak1112	331.03	8.604365000000001	6322952	IHMA87_05927	6321972	6322949	+	4
IHMA87_1	peak156	327.29	8.2987	868563	IHMA87_00810	864155	868411	+	153
IHMA87_1	peak557	321.57	8.521125	3264828	IHMA87_03033	3264797	3266068	+	0
IHMA87_1	peak724	316.08	8.422550000000001	4154385	IHMA87_03879	4153671	4154420	-	0
IHMA87_1	peak213	315.14	8.34509	1215485	IHMA87_01123	1215317	1216435	+	0
IHMA87_1	peak88	312.22	8.238140000000001	526589	IHMA87_00481	526200	526454	+	136
IHMA87_1	peak1162	312.04	8.076985	6519216	IHMA87_06112	6519116	6519760	-	0
IHMA87_1	peak1004	311.23	8.427985	5737459	IHMA87_05408	5736410	5737609	+	0
IHMA87_2	peak1166	311.15	8.47714	6157	IHMA87_06124	4213	5367	+	791
IHMA87_1	peak1153	309.25	8.32283	6494304	IHMA87_06086	6494117	6495361	-	0
IHMA87_1	peak363	302.99	8.062655	2141379	IHMA87_01991	2140731	2141750	+	0
IHMA87_1	peak71	302.74	8.265895	398415	IHMA87_00366	398382	398801	-	0
IHMA87_1	peak513	299.54	8.116695	2980525	IHMA87_02768	2980016	2980495	+	31
IHMA87_1	peak1007	292.49	8.20431	5748761	IHMA87_05417	5746589	5748832	-	0
IHMA87_1	peak204	291.08	8.03089	1164235	IHMA87_01082	1164289	1167348	+	53
IHMA87_1	peak695	286.64	7.91602	4005326	IHMA87_03738	4002588	4005296	-	31
IHMA87_1	peak4	283.58	7.311160000000001	13716	IHMA87_00012	13516	14172	+	0
IHMA87_1	peak362	282.17	7.94244	2130110	IHMA87_01978	2129890	2130201	-	0
IHMA87_1	peak85	280.35	7.84253	477287	IHMA87_00432	477308	478039	+	20
IHMA87_1	peak823	278.62	7.948615	4713153	IHMA87_04418	4713020	4713502	-	0
IHMA87_1	peak476	272.91	7.743959999999999	2697956	IHMA87_02560	2697956	2698168	-	0
IHMA87_1	peak484	271.4	7.743525	2735033	IHMA87_02604	2735230	2735562	+	196
IHMA87_1	peak947	271.39	7.747045	5394006	IHMA87_05070	5393784	5394038	-	0
IHMA87_2	peak1173	267.79	7.70656	26104	IHMA87_06144	26047	27324	-	0
IHMA87_1	peak124	266.54	7.580245	678316	IHMA87_00634	678090	678890	-	0
IHMA87_1	peak229	263.52	7.66344	1296803	IHMA87_01200	1296528	1297139	+	0
IHMA87_1	peak164	262.11	7.578489999999999	906294	IHMA87_00844	905500	906699	-	0
IHMA87_1	peak560	261.11	7.471544999999999	3287736	IHMA87_03054	3287496	3288125	+	0
IHMA87_1	peak636	260.04	7.526125	3646719	IHMA87_03390	3646484	3647233	+	0
IHMA87_1	peak316	253.12	7.005039999999999	1842303	IHMA87_01708	1841388	1842245	+	59
IHMA87_1	peak1026	252.39	7.19974	5840074	IHMA87_05496	5839735	5840772	-	0
IHMA87_1	peak922	250.9	6.547155	5260505	IHMA87_04948	5260438	5260965	-	0
IHMA87_1	peak10	249.68	7.21449	52513	IHMA87_00043	42234	52406	+	108
IHMA87_1	peak127	248.25	6.8979	687876	IHMA87_00644	687179	688378	+	0
IHMA87_1	peak1049	247.09	7.339975	5968061	IHMA87_05598	5967448	5968020	+	42
IHMA87_1	peak489	246.83	7.384435	2793922	IHMA87_02649	2792569	2793891	+	32
IHMA87_1	peak743	246.65	7.335134999999999	4284695	IHMA87_04002	4284138	4284752	+	0
IHMA87_1	peak328	242.15	7.18726	1898224	IHMA87_01770	1898336	1899550	-	111
IHMA87_1	peak160	240.15	7.28586	886277	IHMA87_00828	885758	887068	-	0
IHMA87_1	peak230	237.96	7.201355	1298820	IHMA87_01203	1297930	1299111	+	0
IHMA87_1	peak201	236.88	7.054355	1135596	IHMA87_01057	1134944	1135843	-	0
IHMA87_1	peak292	234.98	7.031475	1662866	IHMA87_01530	1662555	1662824	+	43
IHMA87_1	peak960	234.78	6.537380000000001	5481868	IHMA87_05152	5481728	5484574	+	0
IHMA87_1	peak111	232.94	7.079890000000001	625252	IHMA87_00577	624548	626470	-	0
IHMA87_1	peak933	231.97	7.144595000000001	5325551	IHMA87_05013	5325075	5325899	+	0
IHMA87_1	peak347	231.54	7.074175	2061028	IHMA87_01916	2061115	2062515	+	86
IHMA87_1	peak880	230.76	7.00683	5065142	IHMA87_04742	5065130	5065464	-	0
IHMA87_1	peak880	230.76	7.00683	5065142	IHMA87_04740	5065119	5065468	-	0
IHMA87_1	peak880	230.76	7.00683	5065142	IHMA87_04741	5065122	5065469	-	0
IHMA87_1	peak629	229.86	6.86561	3624569	IHMA87_03356	3623772	3625142	-	0
IHMA87_1	peak353	229.36	7.01291	2079690	IHMA87_01930	2078173	2079759	-	0
IHMA87_1	peak1024	228.3	7.06714	5838883	IHMA87_05495	5838671	5839738	-	0
IHMA87_1	peak471	228.02	7.071105000000001	2687954	IHMA87_02549	2687926	2688486	-	0
IHMA87_1	peak757	227.71	6.90693	4333662	IHMA87_04050	4333775	4334446	-	112
IHMA87_1	peak611	227.47	7.053939999999999	3518373	IHMA87_03254	3516792	3519068	-	0
IHMA87_1	peak1061	227.45	6.978235	6026450	IHMA87_05659	6026452	6026889	-	1
IHMA87_1	peak488	226.49	6.93378	2783543	IHMA87_02639	2782083	2783477	-	67
IHMA87_1	peak740	224.84	7.00201	4255655	IHMA87_03979	4255036	4255953	+	0
IHMA87_1	peak549	224.25	6.87481	3226788	IHMA87_02994	3226473	3228467	-	0
IHMA87_1	peak692	222.21	6.811780000000001	3994732	IHMA87_03731	3993301	3996408	-	0
IHMA87_1	peak577	221.91	6.954045000000001	3359722	IHMA87_03116	3359522	3360217	+	0
IHMA87_1	peak101	221.73	6.531245	588427	IHMA87_00549	585608	588334	-	94
IHMA87_1	peak165	220.2	6.857215	907109	IHMA87_00845	907198	907842	+	88
IHMA87_1	peak324	220.01	6.719015	1890026	IHMA87_01761	1890084	1890935	+	57
IHMA87_1	peak365	219.98	6.226915	2153187	IHMA87_02004	2153117	2154361	+	0
IHMA87_1	peak282	219.74	6.910475	1618892	IHMA87_01488	1618487	1621243	-	0
IHMA87_1	peak447	217.93	6.8559	2622376	IHMA87_02486	2621438	2622607	-	0
IHMA87_1	peak818	217.57	6.86514	4679353	IHMA87_04387	4679046	4679978	+	0
IHMA87_1	peak170	217.01	6.801745	943585	IHMA87_00885	942462	943883	-	0
IHMA87_1	peak151	216.95	6.873065	852197	IHMA87_00798	850888	852348	-	0
IHMA87_1	peak30	214.9	6.717264999999999	188422	IHMA87_00162	188216	188401	+	22
IHMA87_1	peak1037	214.81	5.916725	5913441	IHMA87_05552	5913047	5913850	+	0
IHMA87_1	peak66	214.58	6.79253	375695	IHMA87_00340	375607	376086	-	0
IHMA87_1	peak126	214.58	6.789005	687396	IHMA87_00644	687179	688378	+	0
IHMA87_1	peak455	213.97	6.681615000000001	2652502	IHMA87_02517	2652171	2653199	-	0
IHMA87_1	peak403	213.43	6.724724999999999	2368841	IHMA87_02230	2368735	2368886	-	0
IHMA87_1	peak155	212.63	6.72607	861746	IHMA87_00807	861264	861761	+	0
IHMA87_1	peak119	209.33	6.581275	656088	IHMA87_00606	656226	656579	+	137
IHMA87_1	peak1017	208.4	6.305515	5803282	IHMA87_05465	5801383	5803266	-	17
IHMA87_1	peak55	207.64	6.601525	325139	IHMA87_00291	325227	325721	+	87
IHMA87_1	peak935	207.37	6.173335	5341344	IHMA87_05027	5340468	5341688	-	0
IHMA87_1	peak1136	206.95	6.555315	6419509	IHMA87_06015	6418545	6419339	-	171
IHMA87_1	peak956	206.83	6.621335	5460796	IHMA87_05132	5460762	5461346	+	0
IHMA87_1	peak185	204.39	6.572925	1044442	IHMA87_00981	1044466	1045107	+	23
IHMA87_1	peak647	201.39	6.234995	3697668	IHMA87_03443	3697486	3698247	-	0
IHMA87_1	peak305	201.13	6.60683	1784785	IHMA87_01648	1784434	1784847	-	0
IHMA87_1	peak820	198.36	6.45278	4704670	IHMA87_04410	4702696	4704651	+	20
IHMA87_1	peak591	196.8	6.469955000000001	3427542	IHMA87_03179	3426669	3427628	-	0
IHMA87_2	peak1191	196.62	6.50737	81268	IHMA87_06198	81101	81361	-	0
IHMA87_1	peak573	195.55	6.5183800000000005	3333038	IHMA87_03094	3332227	3333066	-	0
IHMA87_1	peak351	195.16	6.44883	2070680	IHMA87_01923	2070521	2071702	-	0
IHMA87_1	peak784	192.84	6.375775	4521458	IHMA87_04235	4521534	4522250	-	75
IHMA87_1	peak321	192.17	6.42771	1872107	IHMA87_01743	1872104	1872691	-	0
IHMA87_1	peak221	192.12	6.21235	1237955	IHMA87_01149	1237907	1238953	+	0
IHMA87_1	peak117	191.76	6.310635	636978	IHMA87_00587	637039	637173	-	60
IHMA87_1	peak694	191.76	6.310635	4001323	IHMA87_03736	4001278	4001487	+	0
IHMA87_1	peak666	191.26	6.3423300000000005	3840854	IHMA87_03580	3840386	3841273	-	0
IHMA87_1	peak906	189.99	6.17121	5195795	IHMA87_04869	5195545	5196417	+	0
IHMA87_1	peak291	187.88	6.30537	1655884	IHMA87_01522	1655463	1656275	-	0
IHMA87_1	peak427	187.79	6.234065	2498359	IHMA87_02380	2498091	2499215	-	0
IHMA87_1	peak1067	186.76	6.315495	6070998	IHMA87_05700	6070836	6071834	-	0
IHMA87_1	peak593	185.07	6.26972	3453841	IHMA87_03199	3453970	3455997	+	128
IHMA87_1	peak1134	184.89	6.02886	6414078	IHMA87_06010	6413697	6414059	+	20
IHMA87_1	peak419	184.36	6.223065	2460546	IHMA87_02343	2458724	2460646	+	0
IHMA87_1	peak1093	183.9	6.256965	6224890	IHMA87_05833	6224957	6225445	+	66
IHMA87_1	peak51	182.2	6.259675	301858	IHMA87_00269	301594	302700	-	0
IHMA87_1	peak1085	181.97	6.083425	6152300	IHMA87_05779	6151657	6153669	-	0
IHMA87_1	peak626	181.67	6.161020000000001	3612368	IHMA87_03341	3610084	3612813	-	0
IHMA87_1	peak974	181.59	5.678654999999999	5536111	IHMA87_05204	5536252	5537655	+	140
IHMA87_1	peak248	180.65	6.127129999999999	1413079	IHMA87_01305	1413189	1413542	+	109
IHMA87_1	peak391	179.73	6.22317	2295641	IHMA87_02151	2293908	2295842	+	0
IHMA87_1	peak87	179.53	6.100285	505455	IHMA87_00459	505524	506450	-	68
IHMA87_1	peak508	178.7	6.132415	2934861	IHMA87_02754	2934782	2947192	+	0
IHMA87_1	peak1103	178.62	5.923534999999999	6266742	IHMA87_05876	6266669	6266836	-	0
IHMA87_1	peak764	177.25	6.005224999999999	4378452	IHMA87_04092	4378667	4378858	+	214
IHMA87_1	peak1095	176.91	6.073	6226946	IHMA87_05834	6225623	6226942	+	5
IHMA87_1	peak540	176.81	6.021065	3193114	IHMA87_02963	3192962	3193918	+	0
IHMA87_1	peak885	176.36	6.1192150000000005	5081740	IHMA87_04760	5080659	5082005	-	0
IHMA87_1	peak814	175.55	6.070805	4640021	IHMA87_04356	4640000	4641463	-	0
IHMA87_1	peak585	173.54	6.050125	3399262	IHMA87_03150	3399352	3399591	+	89
IHMA87_1	peak939	172.88	6.06157	5347493	IHMA87_05034	5347124	5347423	-	71
IHMA87_1	peak444	172.84	6.012275	2614395	IHMA87_02480	2614555	2615070	-	159
IHMA87_1	peak36	171.58	6.00832	215250	IHMA87_00186	215576	216694	+	325
IHMA87_1	peak997	171.31	6.031644999999999	5699968	IHMA87_05373	5699974	5700597	-	5
IHMA87_1	peak1033	169.29	6.01141	5891039	IHMA87_05529	5890679	5892118	-	0
IHMA87_1	peak808	169.06	5.44285	4616703	IHMA87_04326	4616367	4616891	+	0
IHMA87_1	peak999	166.95	5.90446	5723086	IHMA87_05393	5721682	5723010	-	77
IHMA87_1	peak1090	166.61	5.85604	6210429	IHMA87_05821	6210517	6212526	+	87
IHMA87_1	peak1032	165.93	5.935715	5890482	IHMA87_05528	5889308	5890576	-	0
IHMA87_1	peak67	165.73	5.909305	380303	IHMA87_00344	380185	380832	+	0
IHMA87_1	peak301	165.38	5.878055	1709708	IHMA87_01579	1708848	1710008	+	0
IHMA87_1	peak758	164.82	5.700685	4335505	IHMA87_04051	4334623	4335411	+	95
IHMA87_1	peak773	164.57	5.871894999999999	4460325	IHMA87_04176	4460475	4460969	+	149
IHMA87_1	peak605	164.38	5.922075	3477881	IHMA87_03221	3477143	3477910	+	0
IHMA87_1	peak108	163.98	5.897425	611734	IHMA87_00564	608349	612086	-	0
IHMA87_1	peak257	162.52	5.87454	1453178	IHMA87_01341	1452768	1453619	+	0
IHMA87_1	peak31	162.25	5.830525	193954	IHMA87_00166	193504	194340	+	0
IHMA87_1	peak37	161.74	5.78211	218961	IHMA87_00189	218710	219129	+	0
IHMA87_1	peak762	161.27	5.780795	4363348	IHMA87_04076	4362385	4363296	-	53
IHMA87_1	peak366	160.38	5.778309999999999	2157920	IHMA87_02009	2157905	2158261	+	0
IHMA87_1	peak20	159.59	5.798405000000001	120917	IHMA87_00098	119663	121888	+	0
IHMA87_1	peak502	159.55	5.77904	2914346	IHMA87_02733	2913172	2914146	-	201
IHMA87_1	peak382	159.18	5.721825	2231059	IHMA87_02081	2230246	2231010	-	50
IHMA87_1	peak940	158.81	5.779920000000001	5348975	IHMA87_05037	5348833	5351286	-	0
IHMA87_1	peak1051	158.52	5.787405	5972845	IHMA87_05604	5972726	5973217	-	0
IHMA87_1	peak539	157.51	5.672969999999999	3191384	IHMA87_02961	3190278	3191414	-	0
IHMA87_1	peak798	156.13	5.705545	4584818	IHMA87_04301	4584863	4585801	+	44
IHMA87_1	peak697	155.71	5.746925	4025485	IHMA87_03757	4025084	4025503	+	0
IHMA87_1	peak1092	155.69	5.54006	6221588	IHMA87_05830	6221668	6222012	-	79
IHMA87_1	peak171	155.35	5.704665	947378	IHMA87_00887	946112	947197	-	182
IHMA87_1	peak1022	154.82	5.723155	5830593	IHMA87_05487	5829914	5830810	-	0
IHMA87_1	peak131	153.91	5.715680000000001	695630	IHMA87_00651	695154	695903	+	0
IHMA87_1	peak1121	152.96	5.6263950000000005	6381326	IHMA87_05978	6381150	6381578	+	0
IHMA87_1	peak938	151.98	5.6523	5346207	IHMA87_05032	5344326	5346353	+	0
IHMA87_1	peak241	150.27	5.558415	1376884	IHMA87_01270	1376775	1377326	+	0
IHMA87_1	peak615	148.65	5.545355000000001	3549571	IHMA87_03281	3549149	3550351	+	0
IHMA87_1	peak924	148.25	5.505744999999999	5291100	IHMA87_04981	5290739	5293681	+	0
IHMA87_1	peak296	148.2	5.54932	1691573	IHMA87_01559	1691412	1692416	+	0
IHMA87_1	peak7	147.29	5.58982	24335	IHMA87_00024	23960	24937	-	0
IHMA87_1	peak936	147.21	5.57001	5342559	IHMA87_05030	5342662	5343630	+	102
IHMA87_1	peak567	146.72	5.515874999999999	3310628	IHMA87_03073	3310665	3312539	+	36
IHMA87_1	peak223	145.38	5.5590150000000005	1245050	IHMA87_01155	1245058	1246206	+	7
IHMA87_1	peak402	145.22	5.51764	2368191	IHMA87_02229	2367887	2368699	-	0
IHMA87_1	peak1122	144.83	4.988265	6384459	IHMA87_05981	6383806	6384951	-	0
IHMA87_2	peak1211	144.81	5.500475	180597	IHMA87_06314	180315	180971	+	0
IHMA87_1	peak157	144.53	5.511480000000001	869592	IHMA87_00811	869563	869961	-	0
IHMA87_1	peak768	143.34	5.47759	4410738	IHMA87_04123	4409620	4410756	-	0
IHMA87_1	peak558	142.86	5.385605	3282030	IHMA87_03047	3280930	3281880	-	151
IHMA87_1	peak161	142.58	5.39969	888007	IHMA87_00830	887934	888893	+	0
IHMA87_1	peak748	142.03	5.342515	4306877	IHMA87_04025	4306546	4307184	-	0
IHMA87_1	peak895	141.5	5.467915	5143452	IHMA87_04819	5141870	5143468	+	0
IHMA87_1	peak623	141.36	5.316065	3599382	IHMA87_03328	3598879	3599520	-	0
IHMA87_1	peak706	140.92	5.38209	4084868	IHMA87_03811	4084064	4086133	-	0
IHMA87_1	peak142	140.47	5.34952	794906	IHMA87_00746	794133	794852	-	55
IHMA87_1	peak499	136.64	5.1798	2903057	IHMA87_02725	2902561	2903343	-	0
IHMA87_1	peak679	136.45	5.377705000000001	3908205	IHMA87_03648	3907773	3911261	-	0
IHMA87_1	peak789	136.34	5.338089999999999	4535574	IHMA87_04245	4534993	4537218	-	0
IHMA87_1	peak446	136.23	5.072625	2618137	IHMA87_02482	2617385	2618980	-	0
IHMA87_1	peak873	135.72	5.284395	5017230	IHMA87_04691	5016637	5017833	+	0
IHMA87_1	peak443	135.63	5.326645	2587826	IHMA87_02458	2587865	2589547	+	38
IHMA87_1	peak1023	135.59	5.26019	5833898	IHMA87_05490	5833786	5835264	-	0
IHMA87_1	peak313	135.25	5.2526150000000005	1828810	IHMA87_01694	1828108	1829166	-	0
IHMA87_1	peak1055	134.29	5.25271	6009783	IHMA87_05645	6009194	6009739	+	45
IHMA87_1	peak1107	133.31	5.045685000000001	6292445	IHMA87_05900	6291050	6292580	-	0
IHMA87_1	peak208	133.05	5.25051	1175651	IHMA87_01090	1175577	1176230	+	0
IHMA87_1	peak416	132.72	5.268555	2450741	IHMA87_02326	2450321	2450695	-	47
IHMA87_1	peak1164	132.36	4.970834999999999	6526144	IHMA87_06117	6526217	6526624	-	72
IHMA87_1	peak58	131.79	5.136495	330527	IHMA87_00297	329482	330876	+	0
IHMA87_1	peak544	131.42	5.28045	3212326	IHMA87_02983	3210018	3212798	+	0
IHMA87_1	peak1113	130.4	5.16425	6334650	IHMA87_05942	6333215	6334504	-	147
IHMA87_1	peak899	130.33	5.24568	5175659	IHMA87_04845	5174294	5176543	-	0
IHMA87_1	peak271	130.13	5.126405	1578287	IHMA87_01450	1576772	1578259	+	29
IHMA87_1	peak1139	128.87	5.14137	6430285	IHMA87_06023	6428736	6430070	-	216
IHMA87_1	peak45	128.34	5.157655	272158	IHMA87_00240	271124	272614	-	0
IHMA87_1	peak267	128.07	5.2047550000000005	1519556	IHMA87_01405	1518832	1519845	-	0
IHMA87_2	peak1181	127.6	5.198594999999999	51356	IHMA87_06169	51068	54085	+	0
IHMA87_1	peak878	127.02	5.118785	5054960	IHMA87_04731	5054906	5056105	-	0
IHMA87_1	peak749	126.55	5.12465	4308117	IHMA87_04027	4308082	4308681	+	0
IHMA87_1	peak612	126.5	5.158545	3520687	IHMA87_03255	3519061	3520740	-	0
IHMA87_1	peak192	126.16	5.004835	1071765	IHMA87_01006	1071127	1071408	-	358
IHMA87_1	peak439	124.62	5.00142	2558703	IHMA87_02434	2557674	2559134	-	0
IHMA87_1	peak680	124.54	5.107935	3912011	IHMA87_03649	3911287	3911946	-	66
IHMA87_1	peak506	124.43	5.093845	2923768	IHMA87_02741	2923797	2924222	+	28
IHMA87_1	peak712	123.51	4.99364	4108283	IHMA87_03832	4107409	4108254	-	30
IHMA87_1	peak1042	122.62	4.801245	5940584	IHMA87_05576	5939963	5941642	-	0
IHMA87_1	peak1	121.69	4.896739999999999	6820	IHMA87_00005	6544	7317	-	0
IHMA87_1	peak490	121.58	5.01815	2797628	IHMA87_02654	2796684	2797562	+	67
IHMA87_1	peak644	121.47	5.013705	3685179	IHMA87_03433	3685163	3685651	-	0
IHMA87_2	peak1189	121.32	5.03796	77809	IHMA87_06194	75085	78771	+	0
IHMA87_1	peak456	121.32	5.03796	2654548	IHMA87_02518	2653831	2654979	+	0
IHMA87_1	peak927	121.04	4.808595	5298219	IHMA87_04986	5297401	5298339	+	0
IHMA87_2	peak1209	120.98	4.985585	174572	IHMA87_06308	173987	175789	+	0
IHMA87_1	peak759	120.24	4.97414	4342893	IHMA87_04060	4342257	4342967	-	0
IHMA87_1	peak985	120.18	4.9897	5622145	IHMA87_05294	5622073	5624514	-	0
IHMA87_1	peak965	119.87	4.73167	5496105	IHMA87_05162	5494716	5496246	-	0
IHMA87_1	peak604	119.66	5.023	3477235	IHMA87_03221	3477143	3477910	+	0
IHMA87_1	peak315	117.89	4.887245	1836736	IHMA87_01703	1836191	1837360	+	0
IHMA87_1	peak319	117.42	4.917815	1863097	IHMA87_01731	1862538	1863476	-	0
IHMA87_1	peak293	117.01	4.93234	1666009	IHMA87_01534	1665017	1667698	+	0
IHMA87_1	peak9	116.83	4.948625	33247	IHMA87_00032	32395	33906	-	0
IHMA87_1	peak651	116.77	4.89757	3722317	IHMA87_03468	3721704	3722591	-	0
IHMA87_1	peak1016	116.45	4.82322	5802324	IHMA87_05465	5801383	5803266	-	0
IHMA87_1	peak543	116.09	4.880850000000001	3206668	IHMA87_02981	3206233	3207984	+	0
IHMA87_1	peak33	115.69	4.9165	201787	IHMA87_00174	201405	202454	-	0
IHMA87_1	peak453	115.4	4.865880000000001	2650175	IHMA87_02515	2650074	2651177	-	0
IHMA87_1	peak856	115.12	4.91386	4887041	IHMA87_04581	4885644	4887174	-	0
IHMA87_1	peak461	115.01	4.903295	2670480	IHMA87_02534	2670502	2671455	+	21
IHMA87_1	peak553	114.77	4.84564	3257036	IHMA87_03027	3257053	3258129	-	16
IHMA87_1	peak234	114.71	4.821435	1310706	IHMA87_01215	1308868	1310703	-	4
IHMA87_1	peak299	114.27	4.883055000000001	1703323	IHMA87_01576	1703737	1704255	+	413
IHMA87_1	peak602	113.86	4.81527	3475908	IHMA87_03220	3475665	3476378	-	0
IHMA87_1	peak1154	113.29	4.576045	6496424	IHMA87_06088	6495857	6497881	-	0
IHMA87_1	peak603	113.21	4.854445	3476553	IHMA87_03220	3475665	3476378	-	176
IHMA87_1	peak35	113.2	4.838604999999999	208410	IHMA87_00179	206541	208418	-	0
IHMA87_1	peak568	113.06	4.781385	3315102	IHMA87_03076	3315309	3316679	-	206
IHMA87_1	peak11	111.89	4.798115	56506	IHMA87_00044	52864	56652	+	0
IHMA87_1	peak622	111.81	4.81396	3595155	IHMA87_03326	3594966	3597362	-	0
IHMA87_2	peak1185	110.84	4.778309999999999	55801	IHMA87_06170	54780	56852	+	0
IHMA87_1	peak105	110.69	4.754105	605173	IHMA87_00559	604860	605144	-	30
IHMA87_1	peak998	110.36	4.745744999999999	5707498	IHMA87_05380	5707550	5708053	+	51
IHMA87_1	peak538	110.29	4.70261	3169981	IHMA87_02939	3169020	3170057	-	0
IHMA87_1	peak1050	110.22	4.803839999999999	5969165	IHMA87_05599	5968291	5969367	+	0
IHMA87_1	peak227	109.77	4.781395	1288878	IHMA87_01193	1287880	1289589	-	0
IHMA87_1	peak290	109.65	4.79768	1643630	IHMA87_01511	1642759	1643538	+	93
IHMA87_1	peak1142	109.05	4.597695	6448437	IHMA87_06041	6447583	6449787	-	0
IHMA87_1	peak1035	108.68	4.702069999999999	5905947	IHMA87_05541	5905918	5906535	+	0
IHMA87_1	peak331	108.59	4.7853650000000005	1913646	IHMA87_01783	1912724	1914964	+	0
IHMA87_1	peak47	108.25	4.68405	286031	IHMA87_00255	285249	286001	-	31
IHMA87_1	peak266	107.91	4.7704	1518304	IHMA87_01404	1516872	1518758	+	0
IHMA87_1	peak659	107.72	4.73299	3807953	IHMA87_03548	3807247	3808059	-	0
IHMA87_1	peak519	107.71	4.731225	3007934	IHMA87_02791	3007848	3008408	+	0
IHMA87_1	peak289	107.59	4.7638	1641550	IHMA87_01509	1641568	1641957	+	17
IHMA87_1	peak97	106.89	4.736075	580632	IHMA87_00539	579910	580605	-	28
IHMA87_1	peak128	106.18	4.66477	689050	IHMA87_00645	688908	690438	+	0
IHMA87_1	peak295	106.12	4.67005	1674105	IHMA87_01541	1674153	1675124	+	47
IHMA87_1	peak465	106.04	4.701745	2681229	IHMA87_02540	2680765	2681382	+	0
IHMA87_1	peak609	106.02	4.685895	3512921	IHMA87_03249	3512428	3512853	-	69
IHMA87_1	peak1108	105.7	4.695139999999999	6304613	IHMA87_05910	6304692	6306068	+	78
IHMA87_1	peak889	105.35	4.670935	5112263	IHMA87_04796	5111128	5112570	-	0
IHMA87_1	peak1003	105.15	4.594795	5735606	IHMA87_05406	5735039	5735641	-	0
IHMA87_1	peak732	105.06	4.42055	4191655	IHMA87_03914	4190296	4192272	-	0
IHMA87_1	peak572	104.79	4.588195000000001	3328546	IHMA87_03090	3328551	3328943	+	4
IHMA87_1	peak121	104.45	4.548075000000001	661228	IHMA87_00612	659561	661669	+	0
IHMA87_1	peak765	104.1	4.501415	4379025	IHMA87_04093	4378957	4379178	+	0
IHMA87_1	peak655	103.57	4.59964	3746145	IHMA87_03490	3745399	3746313	-	0
IHMA87_1	peak68	103.43	4.6542200000000005	381737	IHMA87_00346	381290	382288	-	0
IHMA87_1	peak475	103.16	4.549905	2697024	IHMA87_02558	2696927	2697379	-	0
IHMA87_1	peak847	101.88	4.538905	4851235	IHMA87_04555	4847933	4860526	-	0
IHMA87_1	peak595	101.54	4.619895	3456326	IHMA87_03201	3456183	3456881	+	0
IHMA87_1	peak555	101.0	4.534504999999999	3258986	IHMA87_03028	3258567	3260438	+	0
IHMA87_1	peak269	100.7	4.614615	1534807	IHMA87_01418	1534924	1536027	-	116
IHMA87_1	peak1091	100.16	4.504745	6210985	IHMA87_05821	6210517	6212526	+	0
IHMA87_1	peak414	100.12	4.582925	2448595	IHMA87_02322	2448426	2448896	-	0
IHMA87_1	peak840	100.0	4.370229999999999	4818530	IHMA87_04522	4818298	4818471	-	60
IHMA87_1	peak50	99.97	4.514704999999999	294969	IHMA87_00264	295029	296393	+	59
IHMA87_1	peak923	99.37	4.530055	5290644	IHMA87_04980	5290296	5290739	+	0
IHMA87_1	peak426	99.02	4.547275	2496881	IHMA87_02378	2496597	2496902	-	0
IHMA87_1	peak199	98.99	4.536709999999999	1123103	IHMA87_01046	1123088	1124041	-	0
IHMA87_1	peak1098	98.87	4.235685	6240877	IHMA87_05847	6239011	6241617	+	0
IHMA87_1	peak662	98.81	4.554765	3821140	IHMA87_03561	3821074	3822699	+	0
IHMA87_1	peak1060	98.35	4.561365	6022168	IHMA87_05655	6022246	6024150	+	77
IHMA87_1	peak1001	97.94	4.449135	5727310	IHMA87_05398	5727340	5728056	-	29
IHMA87_1	peak261	97.51	4.526595	1469346	IHMA87_01357	1468242	1470647	+	0
IHMA87_1	peak70	96.73	4.415685	394361	IHMA87_00361	394425	395771	+	63
IHMA87_1	peak645	96.36	4.478625	3692343	IHMA87_03438	3691038	3692564	+	0
IHMA87_1	peak619	95.18	4.471590000000001	3569233	IHMA87_03302	3568562	3569206	-	28
IHMA87_1	peak432	94.39	4.433735	2525298	IHMA87_02409	2524485	2525312	-	0
IHMA87_1	peak1140	93.9	4.456189999999999	6436245	IHMA87_06029	6435858	6436451	-	0
IHMA87_1	peak528	93.78	4.336705	3113824	IHMA87_02887	3113811	3114161	+	0
IHMA87_1	peak719	93.77	4.40821	4142677	IHMA87_03865	4140203	4142653	-	25
IHMA87_1	peak741	93.2	4.382685	4263118	IHMA87_03985	4263194	4264630	-	75
IHMA87_1	peak205	93.17	4.42142	1167221	IHMA87_01082	1164289	1167348	+	0
IHMA87_1	peak343	93.17	4.386205	2044054	IHMA87_01899	2044116	2046293	+	61
IHMA87_1	peak882	92.87	4.416575	5072265	IHMA87_04751	5071830	5073041	-	0
IHMA87_2	peak1165	92.45	4.383565000000001	4072	IHMA87_06123	4068	4274	+	0
IHMA87_1	peak752	92.17	4.368164999999999	4313604	IHMA87_04032	4312880	4313509	-	96
IHMA87_1	peak570	92.12	4.380485	3316541	IHMA87_03076	3315309	3316679	-	0
IHMA87_1	peak53	91.19	4.37125	309578	IHMA87_00276	308234	309592	+	0
IHMA87_1	peak278	90.84	4.34704	1601099	IHMA87_01472	1600418	1601698	+	0
IHMA87_1	peak212	90.36	4.363770000000001	1212995	IHMA87_01121	1212893	1213321	-	0
IHMA87_1	peak991	89.93	4.346605	5652457	IHMA87_05326	5652270	5652440	-	18
IHMA87_1	peak594	89.9	4.318435	3454955	IHMA87_03199	3453970	3455997	+	0
IHMA87_1	peak902	89.72	4.295985	5182362	IHMA87_04855	5182541	5183770	+	178
IHMA87_2	peak1208	89.64	4.3417650000000005	174093	IHMA87_06308	173987	175789	+	0
IHMA87_1	peak250	89.05	4.044765	1421037	IHMA87_01311	1420619	1421404	-	0
IHMA87_1	peak918	88.93	4.318	5242242	IHMA87_04930	5241993	5243969	-	0
IHMA87_1	peak632	88.53	4.2607800000000005	3633407	IHMA87_03370	3632392	3633882	-	0
IHMA87_1	peak734	87.9	4.297145	4193464	IHMA87_03915	4192279	4193274	-	191
IHMA87_1	peak795	87.69	4.293355	4573340	IHMA87_04285	4573138	4574373	-	0
IHMA87_1	peak733	86.85	4.162395	4192789	IHMA87_03915	4192279	4193274	-	0
IHMA87_1	peak14	86.82	4.280595	86520	IHMA87_00072	86452	87366	-	0
IHMA87_1	peak86	86.39	4.10217	497212	IHMA87_00451	496311	497168	+	45
IHMA87_1	peak139	86.36	4.249345	766752	IHMA87_00725	766191	767198	-	0
IHMA87_1	peak89	85.84	4.255509999999999	530667	IHMA87_00483	528809	530605	+	63
IHMA87_1	peak1099	85.71	4.26123	6242936	IHMA87_05849	6242584	6243654	-	0
IHMA87_2	peak1190	85.68	4.25947	78884	IHMA87_06195	78774	79877	+	0
IHMA87_1	peak273	85.18	4.201815	1582867	IHMA87_01454	1581472	1582905	+	0
IHMA87_2	peak1195	85.15	4.174085	97827	IHMA87_06216	98169	99086	+	341
IHMA87_1	peak239	85.02	4.0292200000000005	1349257	IHMA87_01249	1347411	1349315	-	0
IHMA87_1	peak1008	84.67	4.17629	5751918	IHMA87_05419	5751814	5752620	+	0
IHMA87_1	peak138	84.53	4.220305	758060	IHMA87_00718	758054	759298	+	0
IHMA87_1	peak755	84.5	4.193895	4326032	IHMA87_04043	4324684	4327188	+	0
IHMA87_1	peak819	84.41	4.22955	4684274	IHMA87_04392	4684178	4684966	+	0
IHMA87_1	peak189	84.25	4.178495	1061415	IHMA87_00999	1061526	1062704	+	110
IHMA87_1	peak786	84.21	4.228225	4524242	IHMA87_04238	4524462	4527308	+	219
IHMA87_1	peak1144	83.23	4.146865	6460797	IHMA87_06054	6460404	6461753	+	0
IHMA87_1	peak102	83.1	4.139760000000001	591232	IHMA87_00550	590570	591916	+	0
IHMA87_1	peak364	82.82	4.160360000000001	2145139	IHMA87_01993	2145058	2145326	-	0
IHMA87_1	peak173	82.66	4.143725	951264	IHMA87_00891	951240	952166	-	0
IHMA87_2	peak1193	82.65	4.175415	84198	IHMA87_06203	84187	84948	+	0
IHMA87_2	peak1210	82.6	4.156045	175066	IHMA87_06308	173987	175789	+	0
IHMA87_1	peak986	82.41	4.13008	5623055	IHMA87_05294	5622073	5624514	-	0
IHMA87_1	peak335	82.39	4.10447	1930326	IHMA87_01797	1929595	1931592	+	0
IHMA87_1	peak537	82.09	4.12348	3155017	IHMA87_02927	3154439	3155116	+	0
IHMA87_1	peak845	82.06	4.1270050000000005	4847293	IHMA87_04554	4846951	4847559	-	0
IHMA87_1	peak721	81.75	4.157375	4145059	IHMA87_03868	4144576	4146009	+	0
IHMA87_1	peak383	81.7	4.125685000000001	2237826	IHMA87_02090	2237829	2238746	+	2
IHMA87_1	peak22	81.43	4.149015	128370	IHMA87_00105	128263	128991	+	0
IHMA87_1	peak514	81.43	4.149015	2983229	IHMA87_02770	2982066	2984354	+	0
IHMA87_1	peak534	81.34	4.158259999999999	3147780	IHMA87_02920	3147875	3148888	+	94
IHMA87_1	peak98	81.08	4.153415	581125	IHMA87_00540	580733	581086	-	40
IHMA87_1	peak569	80.68	4.03606	3315899	IHMA87_03076	3315309	3316679	-	0
IHMA87_1	peak350	80.43	4.1028	2068974	IHMA87_01922	2068987	2070531	-	12
IHMA87_1	peak920	80.31	4.12965	5246386	IHMA87_04932	5246156	5246908	-	0
IHMA87_1	peak892	80.12	4.10852	5119428	IHMA87_04800	5118804	5119409	-	20
IHMA87_1	peak152	79.73	3.92283	856620	IHMA87_00804	856541	858727	-	0
IHMA87_1	peak188	79.62	4.109405	1050798	IHMA87_00987	1050384	1051310	-	0
IHMA87_1	peak671	79.5	4.061195	3870156	IHMA87_03611	3869573	3872305	+	0
IHMA87_1	peak394	79.49	4.084755	2302157	IHMA87_02154	2300679	2301986	-	172
IHMA87_1	peak81	79.39	4.108715	455249	IHMA87_00415	453898	456090	+	0
IHMA87_1	peak429	79.19	4.083435	2508783	IHMA87_02392	2508016	2508912	-	0
IHMA87_1	peak195	78.94	4.087400000000001	1082541	IHMA87_01015	1082665	1084113	+	123
IHMA87_1	peak987	78.86	4.098405	5625339	IHMA87_05297	5625418	5625546	-	78
IHMA87_1	peak509	78.61	4.07728	2950362	IHMA87_02755	2947193	2962168	+	0
IHMA87_1	peak360	78.31	4.04427	2122127	IHMA87_01969	2121808	2123019	+	0
IHMA87_1	peak115	77.55	4.00686	635894	IHMA87_00585	634485	635795	-	100
IHMA87_1	peak337	77.52	4.061439999999999	1974822	IHMA87_01842	1973359	1974867	+	0
IHMA87_1	peak872	77.35	4.040315	5008942	IHMA87_04686	5008496	5009917	+	0
IHMA87_1	peak914	77.11	4.010825	5229596	IHMA87_04916	5229045	5229692	+	0
IHMA87_1	peak168	77.07	4.038995	916954	IHMA87_00853	916632	917207	+	0
IHMA87_1	peak0	76.88	3.953775	2947	IHMA87_00003	2687	3796	+	0
IHMA87_1	peak527	76.73	4.02183	3105947	IHMA87_02877	3105261	3105809	-	139
IHMA87_1	peak1077	76.11	3.91088	6124351	IHMA87_05753	6122990	6125824	+	0
IHMA87_1	peak771	74.7	3.95097	4428202	IHMA87_04141	4427880	4428581	+	0
IHMA87_1	peak242	74.24	3.916155	1377654	IHMA87_01271	1377323	1378630	+	0
IHMA87_1	peak704	74.11	3.972985	4075547	IHMA87_03805	4075293	4076573	+	0
IHMA87_1	peak1012	73.74	3.93645	5782973	IHMA87_05449	5782047	5782916	+	58
IHMA87_1	peak869	72.85	3.911365	4994602	IHMA87_04673	4994331	4996631	-	0
IHMA87_1	peak485	72.68	3.908375	2736163	IHMA87_02605	2735608	2736420	-	0
IHMA87_1	peak1123	71.66	3.881445	6385019	IHMA87_05982	6384952	6386079	-	0
IHMA87_1	peak849	70.73	3.87572	4855171	IHMA87_04555	4847933	4860526	-	0
