## Supplementary Dataset 1 for "Determination of the Two-Component Systems regulatory network reveals core and accessory regulations across *Pseudomonas aeruginosa* lineages": CS15_EraR-PA1980_ALLpeaks_PAO1.tab

chrom	peakID	log(qvalue)	fold_enrichment	summit_position	closest_gene	gene_start	gene_end	strand	distance_to_closest_gene
refseq|NC_002516.2|chromosome	peak371	10674.48	68.33309	1827116	PA1676	1826732	1827052	-	65
refseq|NC_002516.2|chromosome	peak726	3320.3	28.486165	3564404	PA3174	3564445	3565173	+	40
refseq|NC_002516.2|chromosome	peak446	3103.95	27.1226	2169268	PA1982	2167281	2169152	-	117
refseq|NC_002516.2|chromosome	peak1018	2865.83	26.07634	5118309	PA4570	5117971	5118195	+	115
refseq|NC_002516.2|chromosome	peak178	2772.14	25.08269	885811	PA0808	885635	886108	+	0
refseq|NC_002516.2|chromosome	peak1094	2663.85	24.51514	5461773	PA4862	5461520	5462218	+	0
refseq|NC_002516.2|chromosome	peak584	2572.72	24.4554	2935337	PA2592	2934541	2935644	+	0
refseq|NC_002516.2|chromosome	peak230	2408.86	23.35995	1131645	PA1046	1131674	1133947	+	28
refseq|NC_002516.2|chromosome	peak331	2333.56	22.86879	1635820	PA1506	1635908	1636237	+	87
refseq|NC_002516.2|chromosome	peak195	2263.04	21.417675	977762	PA0894	977420	977743	-	20
refseq|NC_002516.2|chromosome	peak777	2138.03	21.128925	3855850	PA3450	3855493	3856131	-	0
refseq|NC_002516.2|chromosome	peak264	2073.64	20.47471	1297161	PA1195	1296334	1297098	-	64
refseq|NC_002516.2|chromosome	peak197	2045.5	20.21178	985622	PA0902	985692	986696	+	69
refseq|NC_002516.2|chromosome	peak673	2004.0	20.46458	3318459	PA2958	3317524	3318657	+	0
refseq|NC_002516.2|chromosome	peak347	1983.76	19.84536	1683998	PA1546	1682567	1683949	-	50
refseq|NC_002516.2|chromosome	peak312	1933.97	19.45125	1554175	PA1428a	1552566	1554155	-	21
refseq|NC_002516.2|chromosome	peak504	1862.09	19.57018	2433361	PA2213	2432312	2433562	+	0
refseq|NC_002516.2|chromosome	peak256	1678.6	18.16607	1270084	PA1170	1269781	1270515	-	0
refseq|NC_002516.2|chromosome	peak144	1604.03	17.18955	709648	PA0656	709282	709620	-	29
refseq|NC_002516.2|chromosome	peak111	1603.8	17.230955	580173	PA0519	578394	580100	-	74
refseq|NC_002516.2|chromosome	peak685	1550.86	16.764015	3360852	PA3002	3360875	3364321	+	22
refseq|NC_002516.2|chromosome	peak292	1536.55	16.993790000000004	1463340	PA1348	1462696	1463403	+	0
refseq|NC_002516.2|chromosome	peak628	1510.67	16.8056	3119035	PA2758	3118296	3119183	+	0
refseq|NC_002516.2|chromosome	peak1223	1494.5	16.801715	6143112	PA5453	6143109	6144080	-	0
refseq|NC_002516.2|chromosome	peak846	1422.44	15.471535	4183649	PA3733	4183710	4184939	+	60
refseq|NC_002516.2|chromosome	peak1214	1396.31	15.905435	6116988	PA5435	6116493	6118316	-	0
refseq|NC_002516.2|chromosome	peak373	1394.47	16.00471	1828134	PA1678	1827992	1828906	+	0
refseq|NC_002516.2|chromosome	peak1102	1390.29	14.704755	5502708	PA4903	5501338	5502672	-	37
refseq|NC_002516.2|chromosome	peak544	1256.23	14.935905	2678325	PA2402	2671729	2687178	-	0
refseq|NC_002516.2|chromosome	peak495	1253.31	13.95515	2393961	PA2171	2393708	2394178	+	0
refseq|NC_002516.2|chromosome	peak1234	1244.9	14.69811	6171742	PA5479	6170176	6171510	-	233
refseq|NC_002516.2|chromosome	peak311	1229.26	14.4092	1545925	PA1420	1545837	1546256	-	0
refseq|NC_002516.2|chromosome	peak506	1220.11	14.23111	2455172	PA2232	2455103	2456569	+	0
refseq|NC_002516.2|chromosome	peak1241	1219.22	14.336555	6205719	PA5512	6204444	6206210	-	0
refseq|NC_002516.2|chromosome	peak996	1178.25	14.411535	5010764	PA4478	5010134	5010739	-	26
refseq|NC_002516.2|chromosome	peak1068	1159.48	14.16357	5310407	PA4727	5309326	5310729	+	0
refseq|NC_002516.2|chromosome	peak330	1131.7	13.34198	1634623	PA1505	1634728	1635723	+	104
refseq|NC_002516.2|chromosome	peak1146	1119.69	12.489255	5707635	PA5070	5707236	5708039	+	0
refseq|NC_002516.2|chromosome	peak894	1049.3	13.409855	4425676	PA3946	4423212	4426850	-	0
refseq|NC_002516.2|chromosome	peak1207	1014.52	12.87731	6071385	PA5393	6070266	6071618	-	0
refseq|NC_002516.2|chromosome	peak878	1005.93	11.85666	4338079	PA3874	4336708	4338249	-	0
refseq|NC_002516.2|chromosome	peak51	1003.01	12.71878	283800	PA0252	283818	284105	-	17
refseq|NC_002516.2|chromosome	peak870	982.66	12.65561	4286123	PA3828	4285477	4286595	-	0
refseq|NC_002516.2|chromosome	peak265	979.8	12.63045	1302478	PA1201	1301481	1302395	-	84
refseq|NC_002516.2|chromosome	peak135	969.9	12.70872	678014	PA0618	677406	678293	+	0
refseq|NC_002516.2|chromosome	peak634	963.47	12.66738	3147447	PA2789	3146251	3147330	+	118
refseq|NC_002516.2|chromosome	peak1075	951.55	12.458585	5340443	PA4756	5339864	5343085	-	0
refseq|NC_002516.2|chromosome	peak199	944.28	10.94232	995217	PA0912	995172	995711	-	0
refseq|NC_002516.2|chromosome	peak379	860.46	11.24581	1864428	PA1723	1864134	1864880	+	0
refseq|NC_002516.2|chromosome	peak213	854.95	11.712685	1049757	PA0963	1048459	1050234	+	0
refseq|NC_002516.2|chromosome	peak26	849.57	11.420565	154225	PA0136	154417	155988	+	191
refseq|NC_002516.2|chromosome	peak169	842.46	11.46669	831430	PA0762	831301	831882	+	0
refseq|NC_002516.2|chromosome	peak132	807.53	11.35696	656987	PA0596	656654	657670	+	0
refseq|NC_002516.2|chromosome	peak241	798.89	10.4357	1192445	PA1101	1192405	1194201	+	0
refseq|NC_002516.2|chromosome	peak160	788.37	10.92245	778158	PA0704	776787	778181	-	0
refseq|NC_002516.2|chromosome	peak63	780.55	10.993245	321469	PA0286	320766	321944	+	0
refseq|NC_002516.2|chromosome	peak280	759.3	10.89376	1419717	PA1309	1419298	1420158	-	0
refseq|NC_002516.2|chromosome	peak508	749.81	10.634705	2464499	PA2239	2463996	2465099	+	0
refseq|NC_002516.2|chromosome	peak101	743.68	10.746905	509848	PA0451a	509861	510592	+	12
refseq|NC_002516.2|chromosome	peak877	716.29	10.060225	4320967	PA3860	4318922	4320820	-	148
refseq|NC_002516.2|chromosome	peak437	704.01	10.19926	2105338	PA1926	2104597	2106447	+	0
refseq|NC_002516.2|chromosome	peak530	700.63	10.198205	2612754	PA2362	2612041	2612799	-	0
refseq|NC_002516.2|chromosome	peak1185	700.28	10.24427	5929266	PA5265	5927336	5930605	-	0
refseq|NC_002516.2|chromosome	peak942	695.79	10.28108	4649758	PA4155	4648999	4650306	-	0
refseq|NC_002516.2|chromosome	peak456	691.84	9.826245	2232360	PA2041	2232222	2233592	+	0
refseq|NC_002516.2|chromosome	peak162	689.71	3.582145	791760	PA0724	791370	792632	+	0
refseq|NC_002516.2|chromosome	peak540	685.26	9.586855	2656267	PA2398	2655187	2657634	+	0
refseq|NC_002516.2|chromosome	peak754	679.14	10.178450000000002	3689183	PA3295	3688879	3689316	-	0
refseq|NC_002516.2|chromosome	peak75	678.84	9.616045	357723	PA0317	356681	358075	+	0
refseq|NC_002516.2|chromosome	peak73	655.57	9.679495	354684	PA0315	354754	355191	+	69
refseq|NC_002516.2|chromosome	peak734	644.2	9.660065	3593749	PA3202	3593733	3594032	+	0
refseq|NC_002516.2|chromosome	peak901	642.52	9.56689	4444598	PA3963a	4443847	4444530	-	69
refseq|NC_002516.2|chromosome	peak1176	634.92	9.749035	5882805	PA5224	5881679	5883013	-	0
refseq|NC_002516.2|chromosome	peak1166	621.24	9.562615	5847589	PA5194	5847131	5847934	+	0
refseq|NC_002516.2|chromosome	peak56	615.49	9.45474	292139	PA0260	291154	293304	-	0
refseq|NC_002516.2|chromosome	peak27	614.26	9.414125	157967	PA0138	157108	158034	+	0
refseq|NC_002516.2|chromosome	peak873	610.33	9.23414	4291677	PA3834	4291356	4294208	+	0
refseq|NC_002516.2|chromosome	peak789	606.64	9.37823	3916878	PA3499	3916778	3917212	-	0
refseq|NC_002516.2|chromosome	peak413	603.16	9.412545	2009955	PA1850	2009747	2010751	-	0
refseq|NC_002516.2|chromosome	peak191	602.29	9.46405	950309	PA0869	949716	950648	-	0
refseq|NC_002516.2|chromosome	peak961	601.69	9.395815	4799172	PA4282	4795642	4799277	+	0
refseq|NC_002516.2|chromosome	peak617	580.85	8.97455	3079248	PA2726	3079197	3079835	+	0
refseq|NC_002516.2|chromosome	peak1005	580.78	9.169625	5064900	PA4522	5064774	5065340	-	0
refseq|NC_002516.2|chromosome	peak1036	577.77	9.07428	5198826	PA4631	5198334	5199359	-	0
refseq|NC_002516.2|chromosome	peak1174	576.51	9.10407	5877284	PA5219	5876664	5877857	+	0
refseq|NC_002516.2|chromosome	peak1144	575.19	9.170935	5697393	PA5057	5697198	5698055	+	0
refseq|NC_002516.2|chromosome	peak19	570.53	8.692599999999999	112225	PA0091	110976	112907	+	0
refseq|NC_002516.2|chromosome	peak1246	568.75	9.04895	6229993	PA5537	6229975	6230391	+	0
refseq|NC_002516.2|chromosome	peak20	566.13	8.93143	116559	PA0095	115299	117524	+	0
refseq|NC_002516.2|chromosome	peak738	560.06	8.555235	3612217	PA3224	3612042	3612359	-	0
refseq|NC_002516.2|chromosome	peak953	554.41	8.581325	4757630	PA4243	4757124	4758452	-	0
refseq|NC_002516.2|chromosome	peak226	551.72	8.799925	1113524	PA1027	1113129	1114718	+	0
refseq|NC_002516.2|chromosome	peak1151	544.03	8.69999	5727889	PA5089	5727239	5729476	-	0
refseq|NC_002516.2|chromosome	peak449	543.23	8.758	2182989	PA1997	2182452	2184407	-	0
refseq|NC_002516.2|chromosome	peak550	541.82	8.699860000000001	2701207	PA2418	2701206	2702066	+	0
refseq|NC_002516.2|chromosome	peak206	533.14	8.681809999999999	1021345	PA0932	1020708	1021607	+	0
refseq|NC_002516.2|chromosome	peak260	521.52	8.4053	1287238	PA1185	1286990	1287619	+	0
refseq|NC_002516.2|chromosome	peak376	519.49	8.664615	1850619	PA1703	1849403	1851523	+	0
refseq|NC_002516.2|chromosome	peak358	517.36	8.462715	1758388	PA1613	1756489	1758597	-	0
refseq|NC_002516.2|chromosome	peak43	515.23	8.619534999999999	241029	PA0212	240931	241737	+	0
refseq|NC_002516.2|chromosome	peak1177	510.06	8.48187	5885125	PA5228	5884508	5885119	+	7
refseq|NC_002516.2|chromosome	peak970	507.4	8.548594999999999	4873953	PA4344	4873270	4874490	-	0
refseq|NC_002516.2|chromosome	peak543	501.9	8.119175	2675387	PA2402	2671729	2687178	-	0
refseq|NC_002516.2|chromosome	peak52	500.99	8.5127	284907	PA0254	284714	286204	-	0
refseq|NC_002516.2|chromosome	peak5	494.74	8.357520000000001	24898	PA0023	24568	25545	-	0
refseq|NC_002516.2|chromosome	peak1051	483.92	8.288485	5254872	PA4686	5254738	5257584	+	0
refseq|NC_002516.2|chromosome	peak333	478.53	8.07779	1639004	PA1509	1638652	1639794	-	0
refseq|NC_002516.2|chromosome	peak896	474.5	7.48349	4428370	PA3948	4428412	4429041	+	41
refseq|NC_002516.2|chromosome	peak1249	471.98	8.16565	6236790	PA5544	6236226	6238250	-	0
refseq|NC_002516.2|chromosome	peak136	465.23	7.383065	680692	PA0620	678821	680896	+	0
refseq|NC_002516.2|chromosome	peak1056	458.86	7.205770000000001	5274405	PA4696	5274008	5275732	-	0
refseq|NC_002516.2|chromosome	peak548	456.84	7.93723	2697224	PA2414	2696430	2697749	-	0
refseq|NC_002516.2|chromosome	peak261	450.42	7.964454999999999	1288567	PA1186	1287616	1288635	+	0
refseq|NC_002516.2|chromosome	peak308	448.66	7.584200000000001	1510951	PA1389	1509562	1511046	+	0
refseq|NC_002516.2|chromosome	peak302	447.32	7.96078	1495822	PA1378	1495635	1495997	+	0
refseq|NC_002516.2|chromosome	peak286	440.38	6.735565	1429719	PA1318	1429082	1431058	+	0
refseq|NC_002516.2|chromosome	peak935	438.79	7.787485	4613428	PA4124	4612605	4613528	+	0
refseq|NC_002516.2|chromosome	peak994	436.71	7.800545	4995373	PA4465	4995229	4996089	+	0
refseq|NC_002516.2|chromosome	peak366	429.88	7.615765000000001	1809900	PA1661	1809737	1810744	+	0
refseq|NC_002516.2|chromosome	peak16	421.65	7.59216	66941	PA0051	66303	68135	+	0
refseq|NC_002516.2|chromosome	peak1227	417.46	7.45743	6149078	PA5457	6148319	6149182	+	0
refseq|NC_002516.2|chromosome	peak926	415.05	7.486295	4568092	PA4084	4565421	4567955	-	138
refseq|NC_002516.2|chromosome	peak1085	413.05	6.88448	5398691	PA4812	5398628	5401708	-	0
refseq|NC_002516.2|chromosome	peak499	408.55	7.373175	2410564	PA2191	2410344	2411480	-	0
refseq|NC_002516.2|chromosome	peak545	407.74	7.394889999999999	2682569	PA2402	2671729	2687178	-	0
refseq|NC_002516.2|chromosome	peak481	407.38	7.444364999999999	2343289	PA2129	2343132	2343878	+	0
refseq|NC_002516.2|chromosome	peak695	402.91	6.738715	3396281	PA3032	3395325	3396728	-	0
refseq|NC_002516.2|chromosome	peak730	402.52	7.294105	3573298	PA3183	3572324	3573793	-	0
refseq|NC_002516.2|chromosome	peak416	402.31	7.479335	2024118	PA1865	2024065	2025744	+	0
refseq|NC_002516.2|chromosome	peak519	402.17	7.27028	2527314	PA2296	2525871	2527277	-	38
refseq|NC_002516.2|chromosome	peak439	399.51	7.38491	2130954	PA1946	2130854	2131813	+	0
refseq|NC_002516.2|chromosome	peak434	398.81	7.40958	2096494	PA1921	2096514	2097323	-	19
refseq|NC_002516.2|chromosome	peak1067	397.17	7.149085	5309144	PA4726.11	5308587	5308993	+	152
refseq|NC_002516.2|chromosome	peak360	397.06	7.44265	1764641	PA1621	1764536	1765348	+	0
refseq|NC_002516.2|chromosome	peak156	397.01	7.382154999999999	755803	PA0690	749957	762499	+	0
refseq|NC_002516.2|chromosome	peak121	396.03	7.347115	627644	PA0572	624994	627765	-	0
refseq|NC_002516.2|chromosome	peak435	388.24	7.12763	2104116	PA1925	2103770	2104096	+	21
refseq|NC_002516.2|chromosome	peak683	386.96	7.258985	3355626	PA2998	3354947	3356158	-	0
refseq|NC_002516.2|chromosome	peak736	383.23	7.15386	3599129	PA3210	3598933	3600387	+	0
refseq|NC_002516.2|chromosome	peak313	383.07	7.213905	1564202	PA1436	1563967	1567077	+	0
refseq|NC_002516.2|chromosome	peak793	382.2	7.20105	3931394	PA3515	3930743	3931816	-	0
refseq|NC_002516.2|chromosome	peak794	378.76	7.149605	3933342	PA3517	3933317	3934750	-	0
refseq|NC_002516.2|chromosome	peak236	377.08	7.158	1161090	PA1073	1160672	1161595	-	0
refseq|NC_002516.2|chromosome	peak1225	372.77	7.10052	6145666	PA5455	6145399	6147027	+	0
refseq|NC_002516.2|chromosome	peak392	370.22	6.829940000000001	1910887	PA1767	1910685	1912211	-	0
refseq|NC_002516.2|chromosome	peak609	365.95	6.9494	3029146	PA2682	3029187	3030428	+	40
refseq|NC_002516.2|chromosome	peak979	362.01	7.027155	4941373	PA4408	4940535	4941788	-	0
refseq|NC_002516.2|chromosome	peak473	361.94	6.65747	2315947	PA2104	2315709	2316626	+	0
refseq|NC_002516.2|chromosome	peak752	360.05	6.936605	3670807	PA3278	3670759	3671058	-	0
refseq|NC_002516.2|chromosome	peak469	359.98	7.051235	2282387	PA2076	2282480	2283382	+	92
refseq|NC_002516.2|chromosome	peak357	356.75	6.949985	1753766	PA1611	1753607	1755562	-	0
refseq|NC_002516.2|chromosome	peak885	356.59	6.719875	4394523	PA3921	4391641	4394361	-	163
refseq|NC_002516.2|chromosome	peak77	355.9	6.62066	363963	PA0323	363278	364321	-	0
refseq|NC_002516.2|chromosome	peak227	355.39	6.89231	1115743	PA1028	1114774	1116060	+	0
refseq|NC_002516.2|chromosome	peak1173	354.64	6.76718	5874748	PA5217	5874587	5875585	-	0
refseq|NC_002516.2|chromosome	peak940	354.11	6.9719	4642300	PA4148	4641711	4642511	+	0
refseq|NC_002516.2|chromosome	peak1092	351.45	6.80753	5448335	PA4852	5447648	5448646	+	0
refseq|NC_002516.2|chromosome	peak468	347.02	6.545395	2278590	PA2073	2277552	2278982	+	0
refseq|NC_002516.2|chromosome	peak457	344.63	6.747295	2232992	PA2041	2232222	2233592	+	0
refseq|NC_002516.2|chromosome	peak83	344.04	6.71109	411342	PA0367	411224	411871	+	0
refseq|NC_002516.2|chromosome	peak854	343.28	6.79368	4203613	PA3751	4203324	4204505	-	0
refseq|NC_002516.2|chromosome	peak1140	341.46	6.52661	5678665	PA5042	5678433	5679056	-	0
refseq|NC_002516.2|chromosome	peak427	339.27	6.044055	2068622	PA1897	2067961	2068728	-	0
refseq|NC_002516.2|chromosome	peak1161	336.34	6.519724999999999	5821332	PA5170	5820910	5822358	+	0
refseq|NC_002516.2|chromosome	peak656	336.09	6.41481	3242335	PA2889	3242324	3243484	+	0
refseq|NC_002516.2|chromosome	peak579	333.68	6.658575	2914399	PA2578	2914374	2914934	+	0
refseq|NC_002516.2|chromosome	peak207	332.24	6.567565	1023614	PA0934	1023053	1025296	+	0
refseq|NC_002516.2|chromosome	peak442	329.89	6.50805	2153125	PA1971	2151755	2153068	-	58
refseq|NC_002516.2|chromosome	peak237	329.72	6.722545	1163903	PA1076	1163660	1164022	+	0
refseq|NC_002516.2|chromosome	peak391	329.17	6.63305	1905567	PA1762	1904995	1905756	+	0
refseq|NC_002516.2|chromosome	peak1117	326.51	6.6332450000000005	5583667	PA4973	5581762	5583645	-	23
refseq|NC_002516.2|chromosome	peak1202	326.15	6.494135	6018934	PA5350	6018830	6018997	-	0
refseq|NC_002516.2|chromosome	peak223	325.7	6.09945	1097118	PA1013.1	1096867	1096956	+	163
refseq|NC_002516.2|chromosome	peak301	325.13	6.53974	1493255	PA1376	1493090	1494823	-	0
refseq|NC_002516.2|chromosome	peak1208	323.77	6.4583200000000005	6075218	PA5396	6074230	6075207	+	12
refseq|NC_002516.2|chromosome	peak868	323.7	6.281605	4281758	PA3824.1	4281665	4281751	+	8
refseq|NC_002516.2|chromosome	peak716	321.35	6.518545	3514300	PA3133	3514023	3514565	-	0
refseq|NC_002516.2|chromosome	peak526	320.61	6.5836950000000005	2596609	PA2349	2595985	2596779	+	0
refseq|NC_002516.2|chromosome	peak417	317.86	6.38383	2026432	PA1866	2025737	2028013	+	0
refseq|NC_002516.2|chromosome	peak387	317.66	6.42353	1887307	PA1743	1887058	1887297	-	11
refseq|NC_002516.2|chromosome	peak988	316.56	6.161065000000001	4967790	PA4435	4967313	4968458	-	0
refseq|NC_002516.2|chromosome	peak746	315.09	6.3482	3636994	PA3250	3636621	3637679	+	0
refseq|NC_002516.2|chromosome	peak123	313.02	6.387765	633906	PA0575	630527	634264	-	0
refseq|NC_002516.2|chromosome	peak1105	312.79	6.435535	5529996	PA4928	5528659	5530902	-	0
refseq|NC_002516.2|chromosome	peak900	308.81	6.317885	4443581	PA3963	4442958	4443854	+	0
refseq|NC_002516.2|chromosome	peak855	306.79	6.459675	4213560	PA3761	4212848	4214560	+	0
refseq|NC_002516.2|chromosome	peak687	304.68	6.2497050000000005	3366226	PA3005	3365756	3366754	-	0
refseq|NC_002516.2|chromosome	peak1050	302.77	6.19918	5252154	PA4683	5251871	5252473	-	0
refseq|NC_002516.2|chromosome	peak603	302.4	5.99084	3017626	PA2669	3017234	3017818	-	0
refseq|NC_002516.2|chromosome	peak971	302.06	6.271295	4877177	PA4348	4876821	4877606	-	0
refseq|NC_002516.2|chromosome	peak500	299.47	6.33802	2416473	PA2197	2416376	2417413	+	0
refseq|NC_002516.2|chromosome	peak61	298.48	6.19163	316620	PA0282	315811	316629	-	0
refseq|NC_002516.2|chromosome	peak283	296.52	6.20469	1427904	PA1317	1428080	1429075	+	175
refseq|NC_002516.2|chromosome	peak811	295.71	6.307840000000001	4025681	PA3592	4025586	4026773	-	0
refseq|NC_002516.2|chromosome	peak306	294.4	5.723745	1508968	PA1388	1508737	1509465	+	0
refseq|NC_002516.2|chromosome	peak433	293.53	6.29143	2095346	PA1920	2094329	2096356	-	0
refseq|NC_002516.2|chromosome	peak889	292.97	5.679024999999999	4406511	PA3930	4404902	4406368	-	144
refseq|NC_002516.2|chromosome	peak80	288.69	6.104710000000001	380169	PA0337	378598	380877	+	0
refseq|NC_002516.2|chromosome	peak249	287.65	6.17798	1224335	PA1131	1223060	1224328	-	8
refseq|NC_002516.2|chromosome	peak1012	284.81	6.0945800000000006	5099366	PA4552	5099263	5100087	+	0
refseq|NC_002516.2|chromosome	peak1239	284.38	5.895495	6189756	PA5497	6188872	6191076	-	0
refseq|NC_002516.2|chromosome	peak411	280.96	6.033685	2006034	PA1846	2005254	2007542	+	0
refseq|NC_002516.2|chromosome	peak626	279.07	6.0876850000000005	3112322	PA2750a	3112126	3112356	-	0
refseq|NC_002516.2|chromosome	peak1172	277.68	6.031715	5871527	PA5214	5871231	5871620	-	0
refseq|NC_002516.2|chromosome	peak934	277.44	5.929679999999999	4611163	PA4123	4611013	4612473	+	0
refseq|NC_002516.2|chromosome	peak774	277.17	6.02878	3846413	PA3439	3846337	3846708	+	0
refseq|NC_002516.2|chromosome	peak627	276.24	5.97593	3117423	PA2756	3117177	3117611	-	0
refseq|NC_002516.2|chromosome	peak86	274.83	5.82056	429470	PA0388	429451	429870	-	0
refseq|NC_002516.2|chromosome	peak269	274.02	5.940115	1326783	PA1223	1326046	1326939	-	0
refseq|NC_002516.2|chromosome	peak1101	273.78	5.98959	5496883	PA4899	5495821	5497290	-	0
refseq|NC_002516.2|chromosome	peak703	272.63	5.9575	3424380	PA3059	3423068	3424591	-	0
refseq|NC_002516.2|chromosome	peak678	271.83	5.97023	3333502	PA2976	3332881	3336054	+	0
refseq|NC_002516.2|chromosome	peak1123	269.8	5.5439050000000005	5618009	PA5000	5617534	5618418	-	0
refseq|NC_002516.2|chromosome	peak805	267.94	5.912745	3998140	PA3567	3998137	3999150	+	0
refseq|NC_002516.2|chromosome	peak181	266.03	5.881444999999999	899945	PA0825	899830	900165	-	0
refseq|NC_002516.2|chromosome	peak1142	263.5	5.743785000000001	5685205	PA5047	5684842	5686281	-	0
refseq|NC_002516.2|chromosome	peak110	262.53	5.850015	577225	PA0516	576498	577676	-	0
refseq|NC_002516.2|chromosome	peak462	262.18	5.832495	2252398	PA2057	2251275	2253815	+	0
refseq|NC_002516.2|chromosome	peak698	261.97	5.63171	3403516	PA3039	3402134	3403516	-	1
refseq|NC_002516.2|chromosome	peak3	261.86	5.03019	15850	PA0013	15620	16273	+	0
refseq|NC_002516.2|chromosome	peak290	261.11	5.80382	1458117	PA1344	1457729	1458523	+	0
refseq|NC_002516.2|chromosome	peak1029	260.81	5.75684	5158233	PA4601	5156368	5160615	+	0
refseq|NC_002516.2|chromosome	peak1031	259.94	5.688005	5169472	PA4611	5169251	5169505	-	0
refseq|NC_002516.2|chromosome	peak816	257.67	5.492509999999999	4035999	PA3601	4035758	4036021	-	0
refseq|NC_002516.2|chromosome	peak630	257.45	5.83846	3127144	PA2767	3126252	3127220	+	0
refseq|NC_002516.2|chromosome	peak737	255.55	5.83741	3602769	PA3213	3602392	3603330	+	0
refseq|NC_002516.2|chromosome	peak205	251.45	5.734325	1020772	PA0932	1020708	1021607	+	0
refseq|NC_002516.2|chromosome	peak1133	251.16	5.60283	5655608	PA5025	5655648	5656925	+	39
refseq|NC_002516.2|chromosome	peak1193	250.82	5.67711	5977068	PA5308	5977123	5977611	+	54
refseq|NC_002516.2|chromosome	peak215	247.27	5.441025	1074095	PA0993	1073960	1074673	+	0
refseq|NC_002516.2|chromosome	peak614	247.04	5.500865	3063349	PA2709	3062939	3063913	+	0
refseq|NC_002516.2|chromosome	peak304	246.99	4.756855	1507460	PA1387	1507164	1508720	+	0
refseq|NC_002516.2|chromosome	peak1221	246.85	5.608935	6133481	PA5444	6133312	6133740	+	0
refseq|NC_002516.2|chromosome	peak655	246.71	5.702764999999999	3240512	PA2887	3239711	3240589	+	0
refseq|NC_002516.2|chromosome	peak1093	245.85	5.5401	5457794	PA4859	5457864	5459453	+	69
refseq|NC_002516.2|chromosome	peak28	245.76	5.64384	173594	PA0151	171047	173434	+	161
refseq|NC_002516.2|chromosome	peak742	245.71	5.567855	3629029	PA3241	3628430	3629599	-	0
refseq|NC_002516.2|chromosome	peak618	245.71	5.567855	3086030	PA2727	3079850	3086145	+	0
refseq|NC_002516.2|chromosome	peak787	245.19	5.6036850000000005	3907256	PA3489	3907268	3907852	+	11
refseq|NC_002516.2|chromosome	peak125	244.36	5.602765	637076	PA0577	636304	638298	-	0
refseq|NC_002516.2|chromosome	peak778	240.39	5.536295	3863231	PA3456	3862309	3864273	+	0
refseq|NC_002516.2|chromosome	peak240	236.72	5.368445	1185882	PA1094	1185060	1186484	+	0
refseq|NC_002516.2|chromosome	peak105	236.46	5.377105	538171	PA0477	538217	539143	-	45
refseq|NC_002516.2|chromosome	peak41	235.19	5.35309	223808	PA0195	224101	225219	+	292
refseq|NC_002516.2|chromosome	peak689	234.86	5.43511	3375103	PA3014	3374460	3376607	-	0
refseq|NC_002516.2|chromosome	peak98	232.64	5.49469	498652	PA0444	498420	499703	+	0
refseq|NC_002516.2|chromosome	peak747	230.3	5.50512	3644603	PA3257	3642964	3645060	+	0
refseq|NC_002516.2|chromosome	peak558	228.03	5.271	2789202	PA2471	2789085	2789783	+	0
refseq|NC_002516.2|chromosome	peak902	227.09	5.429785	4445271	PA3965	4444978	4445487	+	0
refseq|NC_002516.2|chromosome	peak1027	225.91	5.358005	5149291	PA4596	5149064	5149582	+	0
refseq|NC_002516.2|chromosome	peak106	225.25	5.408725	541930	PA0481	541679	542122	+	0
refseq|NC_002516.2|chromosome	peak119	225.21	5.447505	620510	PA0563	620135	620488	-	23
refseq|NC_002516.2|chromosome	peak930	225.16	5.3502600000000005	4579042	PA4096	4578254	4579513	+	0
refseq|NC_002516.2|chromosome	peak714	225.01	5.306695	3494104	PA3113	3493842	3494477	-	0
refseq|NC_002516.2|chromosome	peak1228	222.83	5.278345	6151300	PA5460	6151314	6151526	+	13
refseq|NC_002516.2|chromosome	peak407	219.96	5.37283	1984363	PA1825	1984389	1985033	+	25
refseq|NC_002516.2|chromosome	peak10	218.81	4.239865	53061	PA0041	42914	53521	+	0
refseq|NC_002516.2|chromosome	peak1226	218.35	5.335165	6147284	PA5456	6147021	6148322	+	0
refseq|NC_002516.2|chromosome	peak487	218.06	5.36666	2368991	PA2152	2368111	2371413	+	0
refseq|NC_002516.2|chromosome	peak1187	216.66	5.25439	5937832	PA5272	5936370	5939222	+	0
refseq|NC_002516.2|chromosome	peak95	216.4	5.334115000000001	486247	PA0434	484964	487156	+	0
refseq|NC_002516.2|chromosome	peak815	216.19	5.34048	4033500	PA3597	4032328	4033650	-	0
refseq|NC_002516.2|chromosome	peak82	214.8	5.179525	406699	PA0363	406619	407098	-	0
refseq|NC_002516.2|chromosome	peak666	214.77	5.298155	3288471	PA2932	3287340	3288449	+	23
refseq|NC_002516.2|chromosome	peak833	214.04	5.0893	4103651	PA3664	4103732	4104079	+	80
refseq|NC_002516.2|chromosome	peak546	213.63	5.23366	2687088	PA2402	2671729	2687178	-	0
refseq|NC_002516.2|chromosome	peak825	213.59	5.216845	4064804	PA3629	4063875	4064987	-	0
refseq|NC_002516.2|chromosome	peak319	211.95	5.3055	1583900	PA1454	1583956	1584798	+	55
refseq|NC_002516.2|chromosome	peak771	210.48	5.105309999999999	3838688	PA3429	3837885	3838781	-	0
refseq|NC_002516.2|chromosome	peak486	209.74	5.172305	2367778	PA2151	2366106	2368100	+	0
refseq|NC_002516.2|chromosome	peak587	209.73	5.07236	2964174	PA2620	2962303	2964579	-	0
refseq|NC_002516.2|chromosome	peak354	209.0	5.181055000000001	1738545	PA1596	1737536	1739440	+	0
refseq|NC_002516.2|chromosome	peak337	208.59	5.052615	1646659	PA1514	1646537	1647046	-	0
refseq|NC_002516.2|chromosome	peak380	208.53	5.134635	1865947	PA1725	1865494	1866138	+	0
refseq|NC_002516.2|chromosome	peak593	207.62	5.051915	2978582	PA2634	2977756	2979351	+	0
refseq|NC_002516.2|chromosome	peak973	207.45	5.18149	4900165	PA4371	4899696	4901117	+	0
refseq|NC_002516.2|chromosome	peak35	206.48	5.0576	204072	PA0178	202147	204066	-	7
refseq|NC_002516.2|chromosome	peak263	205.68	5.063625	1293504	PA1192	1293267	1294091	+	0
refseq|NC_002516.2|chromosome	peak431	205.37	5.089555	2083161	PA1910	2081853	2084267	-	0
refseq|NC_002516.2|chromosome	peak641	204.91	5.09251	3173207	PA2818	3171598	3173175	-	33
refseq|NC_002516.2|chromosome	peak67	204.52	5.1824650000000005	329013	PA0292	328801	329907	-	0
refseq|NC_002516.2|chromosome	peak409	203.93	5.15301	1992851	PA1833a	1992491	1993366	-	0
refseq|NC_002516.2|chromosome	peak243	203.64	5.063375	1204926	PA1112a	1204785	1205006	-	0
refseq|NC_002516.2|chromosome	peak262	202.52	5.190735	1292365	PA1190	1291813	1292412	-	0
refseq|NC_002516.2|chromosome	peak932	202.42	5.0342400000000005	4603335	PA4115	4602503	4603888	+	0
refseq|NC_002516.2|chromosome	peak398	202.11	5.096114999999999	1938385	PA1788	1938026	1938493	+	0
refseq|NC_002516.2|chromosome	peak1070	201.32	5.159105	5324329	PA4740	5323374	5325479	-	0
refseq|NC_002516.2|chromosome	peak976	200.9	4.99953	4927862	PA4397	4927036	4927947	+	0
refseq|NC_002516.2|chromosome	peak1170	200.52	5.12453	5868581	PA5213	5868181	5871057	-	0
refseq|NC_002516.2|chromosome	peak810	200.02	5.101890000000001	4010335	PA3578	4009542	4010327	-	9
refseq|NC_002516.2|chromosome	peak575	199.58	4.928595	2907315	PA2571	2906166	2907578	-	0
refseq|NC_002516.2|chromosome	peak995	198.32	4.9532050000000005	5006780	PA4476	5004798	5008628	-	0
refseq|NC_002516.2|chromosome	peak615	197.96	5.02407	3072351	PA2717	3072081	3072911	-	0
refseq|NC_002516.2|chromosome	peak956	197.21	4.905085	4768524	PA4265	4767811	4769004	-	0
refseq|NC_002516.2|chromosome	peak982	196.92	4.44745	4956376	PA4421.1	4956328	4956536	+	0
refseq|NC_002516.2|chromosome	peak1039	196.78	5.036339999999999	5209851	PA4640	5208464	5209987	+	0
refseq|NC_002516.2|chromosome	peak1150	195.74	5.0383700000000005	5719821	PA5080	5719316	5720287	-	0
refseq|NC_002516.2|chromosome	peak948	195.03	5.005035	4682778	PA4186	4682242	4683561	+	0
refseq|NC_002516.2|chromosome	peak140	194.71	4.85452	700702	PA0643	699744	700835	+	0
refseq|NC_002516.2|chromosome	peak344	194.5	4.942245	1672502	PA1534	1672485	1673081	+	0
refseq|NC_002516.2|chromosome	peak174	194.44	5.03824	851911	PA0782	851783	854965	+	0
refseq|NC_002516.2|chromosome	peak122	194.39	4.81313	628615	PA0573	628335	628670	-	0
refseq|NC_002516.2|chromosome	peak459	194.04	4.979775	2235487	PA2043	2235430	2236332	+	0
refseq|NC_002516.2|chromosome	peak653	193.61	4.99808	3236831	PA2884	3236194	3236958	+	0
refseq|NC_002516.2|chromosome	peak100	193.48	5.06665	504864	PA0448	504121	505029	+	0
refseq|NC_002516.2|chromosome	peak109	193.26	4.98909	567627	PA0507	566932	568728	+	0
refseq|NC_002516.2|chromosome	peak974	191.98	4.94631	4904076	PA4374	4903466	4904596	+	0
refseq|NC_002516.2|chromosome	peak729	191.93	4.953135	3571170	PA3181	3570941	3571603	-	0
refseq|NC_002516.2|chromosome	peak1020	191.57	4.95097	5121725	PA4573	5121337	5121642	-	84
refseq|NC_002516.2|chromosome	peak875	187.72	4.94079	4304104	PA3841	4303141	4304502	-	0
refseq|NC_002516.2|chromosome	peak619	187.35	4.560625	3091123	PA2732	3090221	3093661	-	0
refseq|NC_002516.2|chromosome	peak1009	186.98	4.91599	5081118	PA4540	5080757	5082394	+	0
refseq|NC_002516.2|chromosome	peak549	184.81	4.81166	2698191	PA2415	2697742	2698167	-	25
refseq|NC_002516.2|chromosome	peak1236	183.54	4.85339	6177693	PA5486	6177325	6177918	-	0
refseq|NC_002516.2|chromosome	peak1057	182.01	4.80503	5275392	PA4696	5274008	5275732	-	0
refseq|NC_002516.2|chromosome	peak294	181.85	4.863035	1469746	PA1356	1468913	1470019	+	0
refseq|NC_002516.2|chromosome	peak984	181.4	4.725155	4960575	PA4426	4960516	4961094	+	0
refseq|NC_002516.2|chromosome	peak219	180.62	4.763165	1080653	PA0997	1080009	1080860	+	0
refseq|NC_002516.2|chromosome	peak408	180.08	4.82321	1986197	PA1827	1986067	1986828	+	0
refseq|NC_002516.2|chromosome	peak958	179.3	4.690009999999999	4785029	PA4277	4784316	4785509	-	0
refseq|NC_002516.2|chromosome	peak239	179.18	4.777469999999999	1184571	PA1093	1184603	1184974	+	31
refseq|NC_002516.2|chromosome	peak534	178.21	4.75733	2638890	PA2386	2638928	2640259	-	37
refseq|NC_002516.2|chromosome	peak856	177.23	4.65857	4215494	PA3763	4215544	4219440	-	49
refseq|NC_002516.2|chromosome	peak929	174.68	4.690855	4577204	PA4094	4576372	4577331	-	0
refseq|NC_002516.2|chromosome	peak1021	174.42	4.77445	5123228	PA4576	5123053	5125506	-	0
refseq|NC_002516.2|chromosome	peak547	173.94	4.731339999999999	2690223	PA2407	2690160	2691113	+	0
refseq|NC_002516.2|chromosome	peak835	173.82	4.695055	4110895	PA3671	4110347	4111081	-	0
refseq|NC_002516.2|chromosome	peak463	173.72	4.763294999999999	2257495	PA2060	2256704	2257720	+	0
refseq|NC_002516.2|chromosome	peak1114	172.77	4.60142	5580995	PA4972	5580962	5581708	+	0
refseq|NC_002516.2|chromosome	peak171	172.39	4.402065	836757	PA0767	835523	837322	+	0
refseq|NC_002516.2|chromosome	peak472	172.34	4.6898	2308775	PA2097	2307957	2309432	+	0
refseq|NC_002516.2|chromosome	peak221	172.32	4.693215	1088907	PA1004	1087843	1088901	+	7
refseq|NC_002516.2|chromosome	peak406	172.01	4.595385	1979586	PA1820	1978439	1979941	-	0
refseq|NC_002516.2|chromosome	peak1156	170.32	4.768805	5776766	PA5128	5776606	5777097	-	0
refseq|NC_002516.2|chromosome	peak607	170.28	4.709225	3023741	PA2677	3022988	3024715	-	0
refseq|NC_002516.2|chromosome	peak892	169.27	4.653255	4417346	PA3939	4417014	4417934	-	0
refseq|NC_002516.2|chromosome	peak1074	168.85	4.59558	5338968	PA4754	5338973	5339380	-	4
refseq|NC_002516.2|chromosome	peak314	168.4	4.71624	1567128	PA1437	1567181	1567870	+	52
refseq|NC_002516.2|chromosome	peak314	168.4	4.71624	1567128	PA1436	1563967	1567077	+	52
refseq|NC_002516.2|chromosome	peak124	167.84	4.558215000000001	635804	PA0576	634371	636224	-	0
refseq|NC_002516.2|chromosome	peak255	167.56	4.637309999999999	1255125	PA1157	1255042	1255752	+	0
refseq|NC_002516.2|chromosome	peak559	166.93	4.461655	2792445	PA2474	2791906	2792817	+	0
refseq|NC_002516.2|chromosome	peak224	166.38	4.721885	1100655	PA1016	1099669	1100820	+	0
refseq|NC_002516.2|chromosome	peak1033	165.9	4.646955	5192093	PA4625	5186411	5192875	-	0
refseq|NC_002516.2|chromosome	peak218	165.18	4.620445	1077903	PA0995	1077383	1077904	-	0
refseq|NC_002516.2|chromosome	peak705	163.81	4.553315	3431117	PA3064	3431045	3433891	-	0
refseq|NC_002516.2|chromosome	peak749	162.9	4.57092	3654535	PA3267	3653937	3655811	-	0
refseq|NC_002516.2|chromosome	peak497	162.6	4.50496	2403131	PA2181	2403151	2404284	+	19
refseq|NC_002516.2|chromosome	peak664	162.08	4.612435	3277909	PA2922	3277409	3278578	+	0
refseq|NC_002516.2|chromosome	peak1041	161.65	4.598325	5220848	PA4653	5219938	5220885	+	0
refseq|NC_002516.2|chromosome	peak7	160.65	4.495645	34187	PA0031	33000	34511	-	0
refseq|NC_002516.2|chromosome	peak986	158.75	4.138235	4963500	PA4430	4963055	4964266	-	0
refseq|NC_002516.2|chromosome	peak989	158.61	4.38842	4969044	PA4436	4968712	4969611	+	0
refseq|NC_002516.2|chromosome	peak1195	157.62	4.438355	5988042	PA5317	5986475	5988055	+	0
refseq|NC_002516.2|chromosome	peak184	156.93	4.518535	914098	PA0838	913777	914259	+	0
refseq|NC_002516.2|chromosome	peak1217	156.61	4.51466	6124358	PA5440	6123686	6125080	+	0
refseq|NC_002516.2|chromosome	peak905	155.95	4.479625	4451919	PA3972	4450890	4452539	-	0
refseq|NC_002516.2|chromosome	peak394	155.63	4.501345	1924031	PA1779	1923044	1925770	-	0
refseq|NC_002516.2|chromosome	peak823	155.25	4.065505	4059035	PA3623	4059018	4059911	-	0
refseq|NC_002516.2|chromosome	peak414	154.11	4.495635	2011464	PA1851	2011000	2012205	+	0
refseq|NC_002516.2|chromosome	peak990	154.0	4.44787	4977321	PA4443	4976607	4977524	-	0
refseq|NC_002516.2|chromosome	peak824	153.76	4.43205	4063406	PA3628	4062970	4063821	-	0
refseq|NC_002516.2|chromosome	peak320	153.75	4.38166	1590767	PA1460	1590533	1591273	+	0
refseq|NC_002516.2|chromosome	peak157	152.82	4.413615	759128	PA0690	749957	762499	+	0
refseq|NC_002516.2|chromosome	peak817	151.86	4.351605	4040787	PA3606	4040104	4040820	-	0
refseq|NC_002516.2|chromosome	peak118	150.43	4.33953	615571	PA0557	614952	615608	-	0
refseq|NC_002516.2|chromosome	peak938	150.39	4.30906	4629266	PA4138	4627947	4629185	-	82
refseq|NC_002516.2|chromosome	peak600	149.59	4.34032	3005943	PA2655	3005606	3005914	-	30
refseq|NC_002516.2|chromosome	peak173	149.42	4.397075	844146	PA0776	843723	844295	-	0
refseq|NC_002516.2|chromosome	peak419	149.22	4.33815	2031970	PA1870	2031988	2032413	+	17
refseq|NC_002516.2|chromosome	peak985	148.89	4.246185	4961605	PA4428	4961570	4962187	-	0
refseq|NC_002516.2|chromosome	peak50	148.79	4.379095	283161	PA0251	282912	283553	-	0
refseq|NC_002516.2|chromosome	peak763	148.31	4.43485	3772980	PA3361	3773029	3773376	+	48
refseq|NC_002516.2|chromosome	peak779	147.51	4.35849	3880120	PA3467	3879559	3880926	+	0
refseq|NC_002516.2|chromosome	peak348	146.91	4.319575	1690727	PA1553	1690701	1691312	-	0
refseq|NC_002516.2|chromosome	peak966	146.17	4.37261	4843108	PA4314	4842701	4843552	-	0
refseq|NC_002516.2|chromosome	peak1131	146.03	4.40009	5647763	PA5021	5647814	5649430	+	50
refseq|NC_002516.2|chromosome	peak507	145.63	4.36768	2459656	PA2235	2458295	2460283	+	0
refseq|NC_002516.2|chromosome	peak1190	144.94	4.26348	5954591	PA5290	5953562	5955055	+	0
refseq|NC_002516.2|chromosome	peak808	144.71	4.27542	4006182	PA3573	4004967	4006145	-	38
refseq|NC_002516.2|chromosome	peak592	144.68	4.356064999999999	2974423	PA2630	2974129	2975298	+	0
refseq|NC_002516.2|chromosome	peak745	144.59	4.242089999999999	3636365	PA3249	3635541	3636257	-	109
refseq|NC_002516.2|chromosome	peak770	144.48	4.229685	3826398	PA3419	3826019	3826831	+	0
refseq|NC_002516.2|chromosome	peak1126	144.32	4.30954	5629060	PA5010	5628668	5629789	-	0
refseq|NC_002516.2|chromosome	peak1197	143.99	4.338085	5993015	PA5322	5991168	5993774	+	0
refseq|NC_002516.2|chromosome	peak1233	143.89	3.87768	6171133	PA5479	6170176	6171510	-	0
refseq|NC_002516.2|chromosome	peak721	143.19	3.81868	3544229	PA3159	3543764	3545074	-	0
refseq|NC_002516.2|chromosome	peak1116	142.91	4.24195	5582717	PA4973	5581762	5583645	-	0
refseq|NC_002516.2|chromosome	peak298	140.67	4.16059	1476349	PA1365	1476384	1478825	+	34
refseq|NC_002516.2|chromosome	peak555	140.4	4.270105	2780714	PA2463	2778917	2780614	-	101
refseq|NC_002516.2|chromosome	peak669	140.14	4.27115	3305691	PA2945	3304437	3305564	-	128
refseq|NC_002516.2|chromosome	peak466	139.81	4.2156400000000005	2265232	PA2066	2265126	2265764	-	0
refseq|NC_002516.2|chromosome	peak560	139.65	4.289	2800995	PA2482	2800782	2801435	-	0
refseq|NC_002516.2|chromosome	peak349	139.18	4.243575	1693769	PA1555	1693119	1694045	-	0
refseq|NC_002516.2|chromosome	peak1160	139.04	4.281255	5820049	PA5169	5818831	5820114	+	0
refseq|NC_002516.2|chromosome	peak460	138.76	4.1848	2241260	PA2047	2240302	2241291	-	0
refseq|NC_002516.2|chromosome	peak211	136.99	3.998905	1047274	PA0961	1046720	1047334	-	0
refseq|NC_002516.2|chromosome	peak590	136.66	4.11413	2968982	PA2624	2967161	2969386	+	0
refseq|NC_002516.2|chromosome	peak343	136.62	3.96766	1664462	PA1527	1661412	1664900	+	0
refseq|NC_002516.2|chromosome	peak834	136.04	4.213995000000001	4109977	PA3670	4108489	4110336	-	0
refseq|NC_002516.2|chromosome	peak1210	135.92	4.093985	6086831	PA5410	6085385	6086674	-	158
refseq|NC_002516.2|chromosome	peak84	135.75	4.216945	412781	PA0368	412329	413327	-	0
refseq|NC_002516.2|chromosome	peak688	135.42	4.20796	3373903	PA3013	3373254	3374429	-	0
refseq|NC_002516.2|chromosome	peak711	135.1	4.192145	3481526	PA3102	3480697	3481914	-	0
refseq|NC_002516.2|chromosome	peak822	134.8	4.18145	4053079	PA3618	4052738	4053244	-	0
refseq|NC_002516.2|chromosome	peak768	133.93	4.070755	3789934	PA3383	3789093	3790097	-	0
refseq|NC_002516.2|chromosome	peak79	133.91	4.21885	369642	PA0328	368462	370405	-	0
refseq|NC_002516.2|chromosome	peak1196	133.86	4.183479999999999	5990817	PA5321	5990676	5991131	+	0
refseq|NC_002516.2|chromosome	peak87	133.53	4.189315	434445	PA0392	434226	434819	-	0
refseq|NC_002516.2|chromosome	peak765	133.52	4.126265	3776406	PA3365	3775761	3776876	-	0
refseq|NC_002516.2|chromosome	peak450	133.2	4.05061	2212543	PA2019	2211322	2212512	-	32
refseq|NC_002516.2|chromosome	peak741	131.82	4.19175	3626784	PA3239	3626566	3627369	+	0
refseq|NC_002516.2|chromosome	peak201	131.67	4.14444	998849	PA0916	998444	999766	-	0
refseq|NC_002516.2|chromosome	peak334	131.48	3.77234	1640978	PA1510	1639791	1641500	-	0
refseq|NC_002516.2|chromosome	peak591	131.33	4.1989	2972461	PA2628	2971734	2972624	+	0
refseq|NC_002516.2|chromosome	peak1127	131.17	4.02909	5630735	PA5011	5629786	5630853	-	0
refseq|NC_002516.2|chromosome	peak382	130.5	4.106775000000001	1873953	PA1730	1872602	1874014	+	0
refseq|NC_002516.2|chromosome	peak977	130.37	4.084135	4932274	PA4401	4931746	4932381	-	0
refseq|NC_002516.2|chromosome	peak1017	130.13	4.128495	5117245	PA4569	5116865	5117833	+	0
refseq|NC_002516.2|chromosome	peak423	129.84	4.128035000000001	2052606	PA1881	2052149	2052610	-	0
refseq|NC_002516.2|chromosome	peak212	129.72	4.00322	1047735	PA0962	1047549	1048019	-	0
refseq|NC_002516.2|chromosome	peak566	129.61	4.022135	2860516	PA2533	2860409	2861758	-	0
refseq|NC_002516.2|chromosome	peak1163	129.56	4.165895	5826049	PA5174	5826135	5828039	+	85
refseq|NC_002516.2|chromosome	peak476	129.54	4.063995	2326046	PA2114	2324808	2326079	-	0
refseq|NC_002516.2|chromosome	peak677	129.29	4.084465	3332790	PA2976	3332881	3336054	+	90
refseq|NC_002516.2|chromosome	peak128	126.74	3.915080000000001	647404	PA0588	646730	648652	-	0
refseq|NC_002516.2|chromosome	peak1048	125.68	4.0226500000000005	5240851	PA4673	5240747	5241847	+	0
refseq|NC_002516.2|chromosome	peak1103	125.53	3.904115	5522163	PA4922	5521664	5522110	-	54
refseq|NC_002516.2|chromosome	peak925	125.22	4.056315	4558368	PA4079	4558302	4558991	+	0
refseq|NC_002516.2|chromosome	peak393	124.61	4.033215	1922568	PA1778	1922295	1923032	-	0
refseq|NC_002516.2|chromosome	peak571	123.39	4.071405	2897177	PA2562	2896741	2897253	-	0
refseq|NC_002516.2|chromosome	peak1253	123.16	3.720315	6251954	PA5556	6250596	6252140	-	0
refseq|NC_002516.2|chromosome	peak1052	123.16	3.99509	5260693	PA4689	5260343	5262649	-	0
refseq|NC_002516.2|chromosome	peak1022	122.93	3.98269	5124204	PA4576	5123053	5125506	-	0
refseq|NC_002516.2|chromosome	peak806	122.59	4.03341	3999691	PA3568	3999208	4001094	-	0
refseq|NC_002516.2|chromosome	peak1152	122.56	3.919435	5747750	PA5103	5746849	5747871	-	0
refseq|NC_002516.2|chromosome	peak25	122.54	4.026585	153348	PA0134	151936	153306	-	43
refseq|NC_002516.2|chromosome	peak295	122.18	3.99713	1471638	PA1359	1471016	1471672	-	0
refseq|NC_002516.2|chromosome	peak37	122.14	4.03761	207874	PA0183	207923	209533	-	48
refseq|NC_002516.2|chromosome	peak1032	121.96	4.005415	5177799	PA4619	5177655	5178902	-	0
refseq|NC_002516.2|chromosome	peak1100	121.87	3.99496	5487155	PA4891	5487215	5487718	+	59
refseq|NC_002516.2|chromosome	peak1157	121.34	4.03111	5789765	PA5141	5789395	5790132	-	0
refseq|NC_002516.2|chromosome	peak784	121.28	3.997455	3891390	PA3478	3890775	3892055	-	0
refseq|NC_002516.2|chromosome	peak931	121.27	3.98722	4601640	PA4114	4601574	4602083	-	0
refseq|NC_002516.2|chromosome	peak1155	120.76	4.003355	5775603	PA5126	5775620	5776087	-	16
refseq|NC_002516.2|chromosome	peak1069	120.05	3.892485	5322730	PA4738	5322510	5322707	-	24
refseq|NC_002516.2|chromosome	peak33	119.46	3.9674	194138	PA0170	193799	194179	-	0
refseq|NC_002516.2|chromosome	peak138	119.39	4.007425	691920	PA0636	690721	692556	+	0
refseq|NC_002516.2|chromosome	peak750	119.28	3.84427	3656173	PA3268	3655986	3658151	-	0
refseq|NC_002516.2|chromosome	peak780	118.76	3.981375	3882649	PA3469	3882441	3882983	+	0
refseq|NC_002516.2|chromosome	peak208	117.9	3.89811	1038333	PA0951	1037650	1038885	+	0
refseq|NC_002516.2|chromosome	peak291	117.69	3.887415	1460434	PA1346	1460307	1461854	-	0
refseq|NC_002516.2|chromosome	peak712	117.37	3.92324	3481940	PA3103	3481914	3483422	-	0
refseq|NC_002516.2|chromosome	peak1213	116.8	3.906965	6111068	PA5430	6111048	6112262	-	0
refseq|NC_002516.2|chromosome	peak193	116.18	3.948235	967877	PA0885	967570	968208	+	0
refseq|NC_002516.2|chromosome	peak270	115.45	3.8671349999999993	1328465	PA1225	1327813	1328439	-	27
refseq|NC_002516.2|chromosome	peak209	115.28	3.901255	1039342	PA0952	1039240	1039623	-	0
refseq|NC_002516.2|chromosome	peak832	114.51	3.858935	4095505	PA3657	4095172	4095957	+	0
refseq|NC_002516.2|chromosome	peak1076	114.5	3.88959	5356746	PA4770	5355387	5357075	+	0
refseq|NC_002516.2|chromosome	peak1206	114.24	3.907945	6059101	PA5380	6058673	6059776	+	0
refseq|NC_002516.2|chromosome	peak1072	114.19	3.90283	5328577	PA4744	5327427	5329949	-	0
refseq|NC_002516.2|chromosome	peak222	114.01	3.909195	1092157	PA1008	1092025	1092498	-	0
refseq|NC_002516.2|chromosome	peak950	113.51	3.864375	4689548	PA4191	4688889	4689893	-	0
refseq|NC_002516.2|chromosome	peak643	113.3	3.843445	3177063	PA2824	3177090	3179450	+	26
refseq|NC_002516.2|chromosome	peak781	113.22	3.87245	3883061	PA3470	3882980	3883438	+	0
refseq|NC_002516.2|chromosome	peak725	111.78	3.8275	3562453	PA3171	3562106	3562804	+	0
refseq|NC_002516.2|chromosome	peak272	111.44	3.84069	1340701	PA1238	1339079	1340527	-	175
refseq|NC_002516.2|chromosome	peak2	111.15	3.82829	14623	PA0011	14235	15122	+	0
refseq|NC_002516.2|chromosome	peak403	110.6	3.84243	1955697	PA1802	1954815	1956095	+	0
refseq|NC_002516.2|chromosome	peak1220	110.42	3.76674	6132793	PA5443	6131088	6133274	+	0
refseq|NC_002516.2|chromosome	peak276	110.14	3.84522	1380712	PA1270	1379413	1381452	+	0
refseq|NC_002516.2|chromosome	peak185	109.76	3.83111	919085	PA0843	918617	919240	-	0
refseq|NC_002516.2|chromosome	peak764	109.46	3.788	3774019	PA3363	3773991	3774581	-	0
refseq|NC_002516.2|chromosome	peak660	109.39	3.80506	3256252	PA2902	3255763	3256611	-	0
refseq|NC_002516.2|chromosome	peak723	108.54	3.7815	3549961	PA3163	3550057	3550746	-	95
refseq|NC_002516.2|chromosome	peak1115	106.55	3.727375	5582131	PA4973	5581762	5583645	-	0
refseq|NC_002516.2|chromosome	peak1211	106.54	3.77658	6092232	PA5413	6092046	6093086	-	0
refseq|NC_002516.2|chromosome	peak1064	106.24	3.742	5303858	PA4724.1	5303851	5304027	+	0
refseq|NC_002516.2|chromosome	peak420	103.66	3.698625	2032602	PA1871	2032695	2033951	+	92
refseq|NC_002516.2|chromosome	peak663	103.36	3.698165	3265275	PA2910	3264642	3265211	-	65
