## Supplementary Dataset 1 for "Determination of the Two-Component Systems regulatory network reveals core and accessory regulations across *Pseudomonas aeruginosa* lineages": CS16_PA2376-IHMA87_02778_ALLpeaks_IHMA.tab

chrom	peakID	log(qvalue)	fold_enrichment	summit_position	closest_gene	gene_start	gene_end	strand	distance_to_closest_gene
IHMA87_1	peak718	14731.08	89.567155	4924269	IHMA87_04607	4924386	4924604	+	116
IHMA87_1	peak435	12199.77	77.34964	2850938	IHMA87_02692	2852257	2852436	+	1318
IHMA87_1	peak828	11272.34	72.773085	5491378	IHMA87_05159	5491356	5494243	-	0
IHMA87_1	peak95	11127.76	67.65779	693773	IHMA87_00648	690911	693798	+	0
IHMA87_1	peak715	10997.48	70.298485	4882306	IHMA87_04578	4882284	4885171	-	0
IHMA87_2	peak1013	10178.63	67.269555	49105	IHMA87_06166	47750	48832	-	274
IHMA87_1	peak190	9003.14	57.19255	1414623	IHMA87_01307	1414130	1414489	-	135
IHMA87_1	peak672	8819.86	60.29178	4544336	IHMA87_04251	4544432	4545385	-	95
IHMA87_1	peak952	7868.1	53.231515	6290033	IHMA87_05897	6287690	6290577	-	0
IHMA87_1	peak796	7030.78	50.81602	5303011	IHMA87_04993	5303169	5304224	-	157
IHMA87_1	peak292	7002.65	49.73167	2149491	IHMA87_01998	2149000	2149536	+	0
IHMA87_1	peak614	6662.79	48.804525	4064796	IHMA87_03792	4064273	4064689	-	108
IHMA87_1	peak940	6501.59	47.902585	6200817	IHMA87_05813	6200250	6202346	-	0
IHMA87_1	peak528	6234.81	46.443715	3594968	IHMA87_03326	3594966	3597362	-	0
IHMA87_1	peak652	5969.44	44.966245	4490327	IHMA87_04206	4490390	4491367	+	62
IHMA87_1	peak667	5967.84	44.95925	4535056	IHMA87_04245	4534993	4537218	-	0
IHMA87_1	peak338	5717.39	38.815955	2413542	IHMA87_02278	2412866	2413474	-	69
IHMA87_1	peak791	5681.38	43.341930000000005	5295111	IHMA87_04984	5294615	5294833	-	279
IHMA87_1	peak229	5482.8	42.21954	1709708	IHMA87_01579	1708848	1710008	+	0
IHMA87_1	peak352	5451.14	42.03749499999999	2472022	IHMA87_02357	2472119	2472334	-	96
IHMA87_1	peak94	5261.64	40.953355	689132	IHMA87_00645	688908	690438	+	0
IHMA87_1	peak260	5205.0	40.629155	1926318	IHMA87_01793	1925708	1926325	+	0
IHMA87_1	peak70	5142.9	39.493085	593788	IHMA87_00551	591906	594149	+	0
IHMA87_1	peak336	5136.02	40.229470000000006	2411378	IHMA87_02276	2410085	2411083	-	296
IHMA87_1	peak716	4879.87	36.95179	4886948	IHMA87_04581	4885644	4887174	-	0
IHMA87_1	peak829	4863.63	36.63075499999999	5496020	IHMA87_05162	5494716	5496246	-	0
IHMA87_1	peak384	4853.79	38.59073000000001	2542415	IHMA87_02426	2541430	2542659	+	0
IHMA87_1	peak210	4741.18	37.922055	1552658	IHMA87_01433	1552570	1555239	-	0
IHMA87_2	peak1071	4557.67	36.07459	169056	IHMA87_06304	169102	169863	+	45
IHMA87_1	peak418	4381.77	35.807680000000005	2701599	IHMA87_02566	2701228	2701890	+	0
IHMA87_2	peak1002	4370.94	35.74501	29507	IHMA87_06148	29560	31164	+	52
IHMA87_1	peak407	4214.37	34.810665	2651310	IHMA87_02516	2651331	2652140	+	20
IHMA87_1	peak789	4105.63	34.15026	5284985	IHMA87_04971	5283917	5285026	+	0
IHMA87_2	peak994	4080.43	34.002965	9182	IHMA87_06125	9502	9951	-	319
IHMA87_1	peak434	3791.08	32.23045	2847870	IHMA87_02690	2846663	2847382	+	489
IHMA87_1	peak477	3758.98	29.671385	3151986	IHMA87_02923	3151031	3151978	+	9
IHMA87_1	peak257	3606.38	31.089385	1918539	IHMA87_01787	1918432	1919469	+	0
IHMA87_1	peak496	3208.15	28.598135	3413187	IHMA87_03167	3412376	3413281	+	0
IHMA87_1	peak516	3207.38	27.544740000000004	3530454	IHMA87_03265	3529766	3531208	+	0
IHMA87_2	peak1047	3164.2	28.32307	122077	IHMA87_06248	121841	122440	-	0
IHMA87_1	peak639	3163.62	28.31825	4354041	IHMA87_04067	4352092	4354080	-	0
IHMA87_1	peak259	3141.51	28.16774	1924164	IHMA87_01792	1924059	1925177	+	0
IHMA87_1	peak684	3049.64	27.59151	4581391	IHMA87_04295	4581437	4581670	+	45
IHMA87_2	peak1025	2995.6	27.241675	79585	IHMA87_06195	78774	79877	+	0
IHMA87_1	peak787	2894.2	26.575615	5274183	IHMA87_04959	5272756	5274069	-	115
IHMA87_1	peak7	2767.46	25.648415	57512	IHMA87_00044	52864	56652	+	861
IHMA87_1	peak897	2712.81	24.803305	6142756	IHMA87_05775	6142794	6145409	+	37
IHMA87_1	peak69	2497.43	23.966465	590652	IHMA87_00550	590570	591916	+	0
IHMA87_1	peak797	2433.68	23.509605	5306288	IHMA87_04995	5304907	5306940	-	0
IHMA87_1	peak821	2382.94	23.16914	5450702	IHMA87_05121	5450752	5451549	-	49
IHMA87_1	peak853	2295.79	22.596215	5732768	IHMA87_05402	5731359	5732483	-	286
IHMA87_1	peak842	2204.37	21.921005	5613157	IHMA87_05283	5613349	5613603	-	191
IHMA87_1	peak655	2188.25	21.82129	4507738	IHMA87_04223	4506364	4507422	-	317
IHMA87_1	peak421	2170.67	19.33409	2707757	IHMA87_02576	2707125	2707370	+	388
IHMA87_1	peak663	2148.26	21.58963	4528007	IHMA87_04239	4527626	4527994	-	14
IHMA87_1	peak124	2130.84	20.80653	839875	IHMA87_00788	839121	840548	-	0
IHMA87_1	peak831	2095.19	19.71365	5499704	IHMA87_05166	5499430	5500446	-	0
IHMA87_1	peak75	2094.65	21.21045	601455	IHMA87_00557	601457	603193	-	1
IHMA87_1	peak983	2054.36	20.932645	6491202	IHMA87_06082	6489969	6491162	-	41
IHMA87_1	peak586	2051.2	20.91282	3877031	IHMA87_03615	3876344	3877771	+	0
IHMA87_1	peak444	2044.6	20.86391	2914450	IHMA87_02733	2913172	2914146	-	305
IHMA87_1	peak84	1896.71	18.923495000000003	633312	IHMA87_00584	631572	634352	-	0
IHMA87_1	peak954	1802.94	17.709965000000004	6322320	IHMA87_05927	6321972	6322949	+	0
IHMA87_1	peak748	1765.9	18.87147	5179413	IHMA87_04848	5179105	5179710	-	0
IHMA87_1	peak909	1761.12	18.40356	6157980	IHMA87_05783	6157703	6158725	-	0
IHMA87_1	peak543	1712.24	18.48829	3636496	IHMA87_03375	3635328	3636149	+	348
IHMA87_1	peak310	1694.48	18.357805	2302506	IHMA87_02155	2302582	2302824	+	75
IHMA87_1	peak781	1674.13	17.96501	5261597	IHMA87_04949	5260955	5261140	-	458
IHMA87_2	peak1059	1660.27	18.1088	149447	IHMA87_06278	149567	150595	-	119
IHMA87_2	peak1039	1650.43	18.03383	105335	IHMA87_06224	105387	105914	+	51
IHMA87_1	peak270	1640.88	17.96198	1973268	IHMA87_01842	1973359	1974867	+	90
IHMA87_1	peak143	1639.49	17.955255	1035242	IHMA87_00970	1035310	1035531	-	67
IHMA87_1	peak102	1499.03	15.250410000000002	711490	IHMA87_00671	711481	713601	+	0
IHMA87_1	peak387	1419.96	16.304524999999998	2547649	IHMA87_02430	2547081	2547950	+	0
IHMA87_1	peak201	1406.77	16.20436	1480517	IHMA87_01369	1480555	1480818	+	37
IHMA87_1	peak700	1404.29	16.16749	4727306	IHMA87_04433	4726154	4727182	+	125
IHMA87_1	peak675	1397.85	14.88064	4548999	IHMA87_04255	4549307	4550128	-	307
IHMA87_2	peak1073	1388.51	16.068894999999998	173854	IHMA87_06308	173987	175789	+	132
IHMA87_1	peak347	1365.58	15.890625	2461468	IHMA87_02346	2461477	2461833	+	8
IHMA87_1	peak258	1339.28	15.687825	1921076	IHMA87_01789	1920792	1921796	+	0
IHMA87_1	peak476	1337.78	15.674499999999998	3136928	IHMA87_02911	3136540	3136758	+	171
IHMA87_1	peak12	1332.28	15.632935	103944	IHMA87_00083	102309	103787	-	158
IHMA87_1	peak178	1327.79	15.600965	1229736	IHMA87_01138	1229791	1230282	+	54
IHMA87_1	peak622	1326.49	14.15452	4191709	IHMA87_03914	4190296	4192272	-	0
IHMA87_1	peak65	1316.03	15.3608	553153	IHMA87_00511	553243	554733	+	89
IHMA87_1	peak255	1266.96	15.126645	1891928	IHMA87_01763	1891988	1893457	+	59
IHMA87_1	peak943	1241.72	14.37742	6205109	IHMA87_05817	6205268	6206203	+	158
IHMA87_1	peak111	1233.91	13.893340000000002	723723	IHMA87_00692	723570	723746	+	0
IHMA87_2	peak1010	1216.33	14.727335	43631	IHMA87_06159	42522	43631	-	1
IHMA87_1	peak280	1188.0	14.49161	2048652	IHMA87_01901	2048102	2048446	+	207
IHMA87_1	peak642	1185.8	14.47245	4395541	IHMA87_04108	4393978	4395474	-	68
IHMA87_1	peak640	1181.35	14.439115	4355242	IHMA87_04069	4355502	4356839	+	259
IHMA87_1	peak588	1179.57	12.79092	3880540	IHMA87_03619	3879869	3881296	+	0
IHMA87_1	peak57	1172.66	13.736135	498242	IHMA87_00452	497342	499756	-	0
IHMA87_1	peak363	1142.97	14.13582	2500818	IHMA87_02382	2499905	2500819	-	0
IHMA87_1	peak328	1137.35	14.09451	2383215	IHMA87_02244	2382839	2384077	-	0
IHMA87_2	peak1062	1131.05	14.045235000000002	154521	IHMA87_06282	154421	154669	-	0
IHMA87_1	peak885	1120.06	13.953455000000002	6006262	IHMA87_05642	6006353	6007411	+	90
IHMA87_1	peak302	1119.98	13.9557	2250081	IHMA87_02100	2248656	2250083	+	0
IHMA87_1	peak786	1114.37	13.819565	5270722	IHMA87_04956	5270048	5271094	-	0
IHMA87_1	peak628	1107.97	13.85106	4269299	IHMA87_03988	4267797	4269041	-	259
IHMA87_1	peak753	1106.33	13.847895	5190110	IHMA87_04865	5189923	5191863	-	0
IHMA87_1	peak227	1104.38	13.047255	1706982	IHMA87_01578	1706965	1708740	+	0
IHMA87_1	peak220	1093.32	13.555965	1650581	IHMA87_01519	1649639	1651396	+	0
IHMA87_1	peak495	1087.42	13.690525	3409326	IHMA87_03163	3408498	3409325	+	2
IHMA87_1	peak394	1080.14	13.07753	2557173	IHMA87_02433	2555503	2557653	-	0
IHMA87_1	peak604	1070.32	13.550809999999998	4002423	IHMA87_03738	4002588	4005296	-	164
IHMA87_1	peak376	1027.15	13.197465	2519651	IHMA87_02404	2519666	2520520	+	14
IHMA87_1	peak339	1001.04	12.981945	2416239	IHMA87_02280	2416319	2417359	+	79
IHMA87_1	peak121	997.85	12.945065	803354	IHMA87_00753	801816	803204	-	151
IHMA87_1	peak473	993.35	12.91463	3133310	IHMA87_02908	3131408	3133630	-	0
IHMA87_1	peak531	993.07	12.604500000000002	3608801	IHMA87_03340	3607966	3610023	-	0
IHMA87_1	peak494	960.25	11.45447	3407152	IHMA87_03161	3406732	3407703	+	0
IHMA87_1	peak671	952.31	12.56847	4542546	IHMA87_04249	4541717	4542100	-	447
IHMA87_1	peak72	950.86	12.560495	597116	IHMA87_00555	597323	599575	-	206
IHMA87_1	peak6	950.16	12.552805	52302	IHMA87_00043	42234	52406	+	0
IHMA87_1	peak433	942.99	12.476110000000002	2845834	IHMA87_02689	2845452	2845559	+	276
IHMA87_1	peak25	939.38	12.165455	189729	IHMA87_00163	188988	190322	+	0
IHMA87_1	peak175	916.01	12.262605	1207941	IHMA87_01117	1207970	1208185	-	28
IHMA87_1	peak469	911.15	12.22571	3125478	IHMA87_02902	3125518	3126447	+	39
IHMA87_1	peak735	911.07	12.22508	5074703	IHMA87_04754	5074292	5074720	-	0
IHMA87_2	peak1042	906.84	12.189265	108077	IHMA87_06226	107114	108043	-	35
IHMA87_1	peak456	903.14	12.15447	3035072	IHMA87_02816	3034602	3035030	-	43
IHMA87_1	peak728	898.73	12.119765	5005041	IHMA87_04683	5004078	5005007	-	35
IHMA87_1	peak636	876.27	11.92778	4348383	IHMA87_04063	4348219	4349253	+	0
IHMA87_1	peak265	858.04	11.77072	1933985	IHMA87_01801	1933707	1935719	+	0
IHMA87_1	peak10	855.16	11.038915	63515	IHMA87_00046	63029	63721	+	0
IHMA87_1	peak727	851.11	11.71243	4991280	IHMA87_04668	4990703	4991275	-	6
IHMA87_1	peak21	842.87	11.617525	162643	IHMA87_00140	161658	162584	+	60
IHMA87_1	peak167	835.55	11.574875	1170437	IHMA87_01085	1169996	1171588	+	0
IHMA87_1	peak424	816.08	11.200115	2748176	IHMA87_02614	2747869	2748804	+	0
IHMA87_1	peak673	782.04	11.102545	4545428	IHMA87_04251	4544432	4545385	-	44
IHMA87_1	peak140	781.86	11.070485	1002248	IHMA87_00939	1000197	1002818	-	0
IHMA87_1	peak784	777.01	11.060475	5265694	IHMA87_04953	5265468	5266568	-	0
IHMA87_1	peak682	775.87	11.046905	4566549	IHMA87_04276	4566709	4567539	+	159
IHMA87_1	peak676	769.45	10.987075	4551673	IHMA87_04257	4551653	4551728	-	0
IHMA87_1	peak56	752.85	10.30963	497423	IHMA87_00452	497342	499756	-	0
IHMA87_1	peak432	744.61	10.77335	2832848	IHMA87_02687	2832996	2834684	+	147
IHMA87_1	peak766	734.95	10.6824	5225312	IHMA87_04907	5225315	5225512	-	2
IHMA87_1	peak357	728.66	10.615305	2488548	IHMA87_02373	2487305	2488324	+	225
IHMA87_1	peak24	723.97	10.58816	188123	IHMA87_00161	187162	188100	+	24
IHMA87_1	peak466	722.63	10.57354	3119301	IHMA87_02894	3119481	3119729	-	179
IHMA87_1	peak458	713.75	10.486854999999998	3070684	IHMA87_02851	3070744	3071205	+	59
IHMA87_1	peak381	710.81	10.46407	2533832	IHMA87_02419	2533602	2533688	-	145
IHMA87_2	peak1041	704.08	10.40763	106842	IHMA87_06225	105947	106855	+	0
IHMA87_1	peak268	689.79	10.27535	1958564	IHMA87_01830	1958588	1961326	+	23
IHMA87_1	peak627	677.12	10.154225	4263020	IHMA87_03984	4261417	4262856	-	165
IHMA87_2	peak1023	677.07	10.16149	67472	IHMA87_06186	67412	67675	+	0
IHMA87_1	peak593	674.65	10.135805	3893411	IHMA87_03632	3892424	3893260	+	152
IHMA87_1	peak430	670.51	10.100125	2814814	IHMA87_02671	2814089	2814769	-	46
IHMA87_1	peak53	637.11	9.790064999999998	485045	IHMA87_00439	483432	484865	-	181
IHMA87_1	peak577	634.97	9.771764999999998	3770542	IHMA87_03512	3768986	3770542	-	1
IHMA87_1	peak311	633.05	9.75459	2303359	IHMA87_02156	2303719	2304609	-	359
IHMA87_1	peak73	632.93	8.741610000000001	598244	IHMA87_00555	597323	599575	-	0
IHMA87_1	peak500	630.71	9.73111	3417685	IHMA87_03170	3417666	3418601	+	0
IHMA87_1	peak778	629.58	9.719005	5253993	IHMA87_04939	5253521	5254852	-	0
IHMA87_1	peak777	625.09	9.68228	5249688	IHMA87_04934	5249687	5250175	-	0
IHMA87_1	peak174	623.86	9.663655	1206017	IHMA87_01116	1201069	1207842	+	0
IHMA87_1	peak898	619.19	8.076495	6144992	IHMA87_05775	6142794	6145409	+	0
IHMA87_1	peak355	614.19	8.64538	2484195	IHMA87_02369	2481869	2483860	-	336
IHMA87_1	peak113	610.44	9.13154	725849	IHMA87_00697	725789	726145	+	0
IHMA87_1	peak975	607.02	9.50653	6431814	IHMA87_06026	6431885	6433234	+	70
IHMA87_2	peak1055	603.92	9.476195	144144	IHMA87_06274	142113	144077	+	68
IHMA87_1	peak549	603.89	9.48081	3646504	IHMA87_03390	3646484	3647233	+	0
IHMA87_1	peak742	600.95	9.45221	5145543	IHMA87_04821	5144912	5145475	+	69
IHMA87_1	peak272	600.45	8.338615	1997224	IHMA87_01866	1996899	1998863	+	0
IHMA87_1	peak35	598.77	9.196855	300824	IHMA87_00268	300120	301502	+	0
IHMA87_1	peak393	598.51	9.42938	2556258	IHMA87_02433	2555503	2557653	-	0
IHMA87_1	peak617	597.09	9.41221	4093163	IHMA87_03816	4091892	4093097	-	67
IHMA87_1	peak599	572.16	9.140854999999998	3932478	IHMA87_03669	3932616	3934391	+	137
IHMA87_1	peak804	571.77	9.17066	5312768	IHMA87_04999	5312764	5312839	-	0
IHMA87_1	peak37	570.28	8.57939	314839	IHMA87_00280	313821	314975	+	0
IHMA87_1	peak211	561.73	9.077495	1556651	IHMA87_01434	1555254	1556045	-	607
IHMA87_1	peak277	560.17	9.058775	2026235	IHMA87_01882	2023988	2026816	+	0
IHMA87_2	peak1017	558.32	9.041375	59054	IHMA87_06173	58683	58982	+	73
IHMA87_1	peak383	546.09	8.918895	2535895	IHMA87_02421	2534662	2537208	+	0
IHMA87_1	peak919	545.11	8.885765	6168697	IHMA87_05790	6168722	6170434	+	24
IHMA87_1	peak474	538.75	8.853545	3134684	IHMA87_02909	3133986	3134561	+	124
IHMA87_1	peak775	532.55	8.199095	5245610	IHMA87_04931	5243966	5245855	-	0
IHMA87_2	peak1046	530.65	8.775265000000001	119764	IHMA87_06245	119352	120242	+	0
IHMA87_1	peak645	525.65	8.29027	4405750	IHMA87_04118	4405704	4406882	-	0
IHMA87_1	peak335	516.52	8.632235	2405962	IHMA87_02270	2405518	2405922	-	41
IHMA87_2	peak992	516.06	8.630510000000001	479	IHMA87_06119	520	1182	+	40
IHMA87_1	peak621	504.8	8.520195000000001	4155806	IHMA87_03883	4155831	4156523	+	24
IHMA87_1	peak5	497.34	8.445030000000001	51295	IHMA87_00043	42234	52406	+	0
IHMA87_1	peak891	487.87	8.347935	6100116	IHMA87_05727	6099050	6100165	-	0
IHMA87_1	peak756	486.23	8.32976	5194321	IHMA87_04867	5192618	5194321	+	1
IHMA87_1	peak42	484.59	7.483890000000001	353480	IHMA87_00318	352697	353479	+	2
IHMA87_2	peak1014	479.34	8.208245	50746	IHMA87_06167	49566	50723	+	24
IHMA87_1	peak981	477.48	8.241064999999999	6478556	IHMA87_06070	6478478	6478690	-	0
IHMA87_1	peak47	477.04	8.24069	440718	IHMA87_00404	440250	440693	-	26
IHMA87_1	peak4	472.4	8.186029999999999	40285	IHMA87_00041	39919	40140	+	146
IHMA87_1	peak646	467.47	8.143175	4421402	IHMA87_04132	4420715	4421398	-	5
IHMA87_1	peak598	467.39	8.14425	3926907	IHMA87_03663	3926168	3927409	+	0
IHMA87_1	peak961	464.29	8.112075	6369923	IHMA87_05971	6369009	6369890	-	34
IHMA87_1	peak751	461.63	8.08123	5189081	IHMA87_04864	5189174	5189926	-	92
IHMA87_2	peak1079	458.8	8.052865	184154	IHMA87_06318	183325	184080	-	75
IHMA87_1	peak852	458.7	7.66508	5714059	IHMA87_05386	5711714	5714653	+	0
IHMA87_1	peak299	456.02	8.02572	2200830	IHMA87_02053	2199629	2201791	-	0
IHMA87_1	peak830	453.91	7.565115	5497389	IHMA87_05164	5497385	5498398	-	0
IHMA87_1	peak887	443.62	7.89088	6033929	IHMA87_05668	6033596	6034039	-	0
IHMA87_1	peak279	441.09	7.87158	2043801	IHMA87_01898	2043674	2043801	-	1
IHMA87_1	peak249	440.32	7.841340000000001	1838716	IHMA87_01705	1838542	1839354	-	0
IHMA87_1	peak54	440.26	7.0561	489938	IHMA87_00443	489979	490482	+	40
IHMA87_1	peak827	439.74	7.859425	5485354	IHMA87_05153	5484686	5485693	+	0
IHMA87_1	peak653	436.58	7.822865	4495365	IHMA87_04211	4495342	4496799	+	0
IHMA87_1	peak32	431.44	7.771989999999999	260159	IHMA87_00229	260355	262259	+	195
IHMA87_1	peak861	420.34	7.656895	5794027	IHMA87_05456	5791852	5794116	-	0
IHMA87_1	peak795	416.69	7.6183	5302077	IHMA87_04991	5302126	5302398	+	48
IHMA87_1	peak929	416.11	7.609169999999999	6178514	IHMA87_05797	6178530	6179723	-	15
IHMA87_1	peak714	409.03	7.53853	4876444	IHMA87_04574	4876492	4877163	+	47
IHMA87_2	peak1019	408.18	7.5276	61015	IHMA87_06179	60949	61401	+	0
IHMA87_1	peak560	403.09	6.48912	3670792	IHMA87_03420	3670429	3671124	+	0
IHMA87_1	peak214	401.58	7.443725000000001	1578685	IHMA87_01451	1578787	1578996	+	101
IHMA87_1	peak402	396.23	7.401375	2614348	IHMA87_02480	2614555	2615070	-	206
IHMA87_1	peak618	391.58	7.355135	4097236	IHMA87_03822	4097272	4097553	-	35
IHMA87_1	peak521	391.13	7.34901	3565721	IHMA87_03298	3564770	3565840	+	0
IHMA87_1	peak903	390.68	6.759625	6149817	IHMA87_05778	6148615	6151656	-	0
IHMA87_1	peak223	390.59	7.33945	1682706	IHMA87_01550	1682168	1683433	-	0
IHMA87_1	peak927	389.82	7.335430000000001	6177281	IHMA87_05796	6177290	6178384	+	8
IHMA87_1	peak263	389.81	6.811895	1929574	IHMA87_01796	1928541	1929560	+	15
IHMA87_1	peak152	388.07	7.118675	1048978	IHMA87_00986	1048759	1050303	-	0
IHMA87_1	peak838	387.19	7.30534	5564693	IHMA87_05230	5562689	5564608	-	86
IHMA87_1	peak634	383.85	7.267015	4333438	IHMA87_04049	4332959	4333279	-	160
IHMA87_1	peak101	382.33	7.0877550000000005	710515	IHMA87_00669	710509	710880	+	0
IHMA87_1	peak232	381.36	7.244415	1737483	IHMA87_01607	1737516	1737950	+	32
IHMA87_1	peak812	371.84	6.663679999999999	5388418	IHMA87_05065	5388302	5390368	-	0
IHMA87_1	peak856	370.38	7.124594999999999	5761209	IHMA87_05428	5761259	5761345	+	49
IHMA87_1	peak459	363.27	7.048135	3088276	IHMA87_02865	3086704	3088140	-	137
IHMA87_1	peak411	358.46	6.987335	2676298	IHMA87_02537	2675553	2676914	-	0
IHMA87_1	peak471	352.8	6.928615000000001	3131722	IHMA87_02908	3131408	3133630	-	0
IHMA87_1	peak520	345.11	6.849935	3556721	IHMA87_03289	3556812	3558470	+	90
IHMA87_2	peak1020	342.23	6.814125000000001	63334	IHMA87_06182	62644	63321	-	14
IHMA87_1	peak964	342.14	6.75806	6383478	IHMA87_05980	6383547	6383750	+	68
IHMA87_1	peak9	340.59	6.65802	62238	IHMA87_00045	59228	62380	+	0
IHMA87_1	peak808	339.13	6.671465	5337377	IHMA87_05023	5336637	5338175	-	0
IHMA87_1	peak49	338.57	6.7328	457814	IHMA87_00417	457663	458283	+	0
IHMA87_1	peak348	335.9	6.74432	2466043	IHMA87_02350	2465647	2466003	+	41
IHMA87_1	peak553	335.4	6.74259	3649261	IHMA87_03394	3649153	3649488	+	0
IHMA87_2	peak999	335.07	6.734304999999999	20617	IHMA87_06136	20398	21639	+	0
IHMA87_1	peak429	328.28	6.514670000000001	2803825	IHMA87_02657	2802501	2803745	-	81
IHMA87_1	peak873	325.27	6.628305	5886588	IHMA87_05526	5885483	5886547	-	42
IHMA87_2	peak1003	324.58	6.621645000000001	31207	IHMA87_06148	29560	31164	+	44
IHMA87_1	peak630	322.94	6.6002	4299329	IHMA87_04018	4299362	4299973	-	32
IHMA87_2	peak1038	320.05	6.57033	104334	IHMA87_06223	104381	105271	+	46
IHMA87_1	peak457	319.34	6.513755	3056244	IHMA87_02837	3054954	3055976	-	269
IHMA87_2	peak1033	318.82	6.55374	97990	IHMA87_06216	98169	99086	+	178
IHMA87_1	peak823	318.65	6.543995000000001	5466229	IHMA87_05137	5466159	5466235	+	0
IHMA87_2	peak1078	318.42	6.55091	183297	IHMA87_06318	183325	184080	-	27
IHMA87_1	peak303	311.67	6.459425	2260251	IHMA87_02113	2260209	2260353	-	0
IHMA87_1	peak631	309.84	6.453575	4299979	IHMA87_04018	4299362	4299973	-	7
IHMA87_1	peak134	307.55	6.422585	921610	IHMA87_00859	921667	922185	-	56
IHMA87_1	peak820	304.59	6.392985	5446559	IHMA87_05116	5445501	5446484	+	76
IHMA87_1	peak820	304.59	6.392985	5446559	IHMA87_05117	5446636	5447592	+	76
IHMA87_1	peak535	301.54	6.3338	3626513	IHMA87_03358	3625342	3626805	-	0
IHMA87_1	peak309	301.35	6.35747	2300847	IHMA87_02154	2300679	2301986	-	0
IHMA87_1	peak79	299.78	6.33753	614204	IHMA87_00566	614126	616117	-	0
IHMA87_2	peak995	299.34	6.331605	10099	IHMA87_06126	10112	10699	-	12
IHMA87_1	peak373	298.72	6.321384999999999	2515288	IHMA87_02399	2514828	2516681	-	0
IHMA87_2	peak1048	296.59	6.299755	123624	IHMA87_06250	123750	123911	-	125
IHMA87_1	peak644	295.31	6.28784	4404331	IHMA87_04116	4403885	4404511	-	0
IHMA87_1	peak129	293.99	6.23976	895466	IHMA87_00837	894431	895255	-	212
IHMA87_1	peak696	291.27	6.232635	4657737	IHMA87_04372	4657188	4658390	-	0
IHMA87_2	peak1069	289.41	6.217045000000001	164677	IHMA87_06299	164612	165535	-	0
IHMA87_2	peak1058	289.08	6.215895	148759	IHMA87_06278	149567	150595	-	807
IHMA87_1	peak138	288.23	6.199785	980544	IHMA87_00918	980078	980797	-	0
IHMA87_1	peak78	287.35	5.822570000000001	607755	IHMA87_00563	607779	607926	-	23
IHMA87_1	peak767	287.07	6.077375	5227474	IHMA87_04913	5227085	5227651	-	0
IHMA87_1	peak356	286.14	6.179095	2484708	IHMA87_02370	2484695	2485786	+	0
IHMA87_1	peak910	286.09	6.07836	6158943	IHMA87_05783	6157703	6158725	-	219
IHMA87_1	peak100	282.99	5.70389	707677	IHMA87_00667	706158	710357	+	0
IHMA87_1	peak546	281.2	5.711945	3642896	IHMA87_03383	3642082	3643026	+	0
IHMA87_1	peak542	281.05	6.119260000000001	3635341	IHMA87_03375	3635328	3636149	+	0
IHMA87_1	peak250	279.83	6.10285	1840792	IHMA87_01706	1839358	1840719	-	74
IHMA87_1	peak504	279.41	6.100849999999999	3435528	IHMA87_03185	3433920	3435059	+	470
IHMA87_1	peak368	277.86	6.082645	2506648	IHMA87_02390	2506702	2507004	+	53
IHMA87_1	peak875	275.57	6.053005000000001	5904876	IHMA87_05540	5904194	5905876	+	0
IHMA87_1	peak984	275.36	5.903090000000001	6500316	IHMA87_06090	6499079	6500263	-	54
IHMA87_2	peak1031	275.1	6.0493950000000005	95504	IHMA87_06213	95285	95920	-	0
IHMA87_1	peak154	273.74	6.03009	1061406	IHMA87_00999	1061526	1062704	+	119
IHMA87_1	peak77	272.77	6.022589999999999	605226	IHMA87_00559	604860	605144	-	83
IHMA87_1	peak685	270.08	5.990335	4584107	IHMA87_04300	4584090	4584629	-	0
IHMA87_1	peak237	269.93	5.986000000000001	1768020	IHMA87_01633	1767744	1767956	+	65
IHMA87_1	peak170	267.75	5.962535	1179252	IHMA87_01094	1178958	1179659	+	0
IHMA87_1	peak160	267.28	5.95303	1109226	IHMA87_01036	1109579	1111141	+	352
IHMA87_1	peak888	263.0	5.898225	6040055	IHMA87_05673	6039347	6039949	-	107
IHMA87_1	peak794	261.89	5.66474	5301324	IHMA87_04989	5300089	5301624	+	0
IHMA87_1	peak978	261.88	5.891259999999999	6449785	IHMA87_06041	6447583	6449787	-	0
IHMA87_1	peak545	258.75	5.85831	3640424	IHMA87_03380	3640139	3640345	+	80
IHMA87_1	peak274	257.18	5.83553	1999558	IHMA87_01867	1998922	2000289	+	0
IHMA87_1	peak698	255.98	5.812775	4667541	IHMA87_04381	4667645	4669357	+	103
IHMA87_1	peak799	251.44	5.76976	5308680	IHMA87_04996	5307421	5308683	+	0
IHMA87_1	peak765	251.25	5.67453	5222771	IHMA87_04902	5222689	5223480	-	0
IHMA87_1	peak403	248.4	5.730264999999999	2631806	IHMA87_02495	2631761	2632129	+	0
IHMA87_2	peak1018	245.57	5.690515	60295	IHMA87_06177	60162	60314	+	0
IHMA87_1	peak505	245.35	5.6923200000000005	3457247	IHMA87_03202	3457353	3457532	+	105
IHMA87_1	peak266	245.24	5.32886	1941172	IHMA87_01807	1941174	1941249	+	1
IHMA87_1	peak147	243.58	5.6697	1043052	IHMA87_00979	1042436	1043299	-	0
IHMA87_1	peak741	240.71	5.630845000000001	5144843	IHMA87_04821	5144912	5145475	+	68
IHMA87_1	peak710	240.57	5.634865	4825545	IHMA87_04531	4825292	4825570	+	0
IHMA87_1	peak367	240.1	5.629645	2505473	IHMA87_02389	2505625	2506164	-	151
IHMA87_1	peak843	239.11	5.613935	5623663	IHMA87_05294	5622073	5624514	-	0
IHMA87_2	peak1009	238.47	5.604275	42408	IHMA87_06158	39801	42512	-	0
IHMA87_1	peak773	238.18	5.6039650000000005	5241560	IHMA87_04929	5241147	5241437	+	124
IHMA87_1	peak810	237.66	5.59833	5365490	IHMA87_05049	5364022	5365317	-	174
IHMA87_1	peak0	237.64	5.5757650000000005	1562	IHMA87_00002	1574	2677	+	11
IHMA87_1	peak739	236.32	5.583715	5101526	IHMA87_04784	5101544	5103037	+	17
IHMA87_1	peak74	234.92	5.133255	598850	IHMA87_00555	597323	599575	-	0
IHMA87_2	peak1061	234.14	5.555149999999999	153504	IHMA87_06281	153797	154405	-	292
IHMA87_1	peak159	233.9	5.1582300000000005	1091842	IHMA87_01022	1090871	1092796	+	0
IHMA87_1	peak116	232.7	5.5362350000000005	757522	IHMA87_00717	755825	757984	+	0
IHMA87_1	peak436	228.68	5.484525	2852646	IHMA87_02692	2852257	2852436	+	211
IHMA87_1	peak657	226.25	5.460380000000001	4517315	IHMA87_04232	4517310	4517828	+	0
IHMA87_1	peak592	225.92	5.450205	3892409	IHMA87_03632	3892424	3893260	+	14
IHMA87_1	peak755	225.87	5.4509050000000006	5192308	IHMA87_04866	5191928	5192395	-	0
IHMA87_1	peak811	223.32	5.334054999999999	5366347	IHMA87_05050	5365673	5366161	-	187
IHMA87_1	peak702	222.31	5.407640000000001	4739577	IHMA87_04449	4739721	4739948	+	143
IHMA87_2	peak1005	221.46	5.39282	32146	IHMA87_06151	32102	33976	-	0
IHMA87_1	peak168	220.71	5.386675	1172221	IHMA87_01086	1171771	1173210	+	0
IHMA87_1	peak561	220.05	5.112819999999999	3681642	IHMA87_03428	3681022	3682074	-	0
IHMA87_1	peak724	218.98	5.364845	4968650	IHMA87_04645	4967385	4968566	-	85
IHMA87_1	peak123	216.94	5.30261	835995	IHMA87_00784	835413	836669	-	0
IHMA87_1	peak325	215.95	5.322955	2364623	IHMA87_02223	2364483	2364824	-	0
IHMA87_1	peak770	215.7	5.147634999999999	5231724	IHMA87_04919	5230419	5231798	-	0
IHMA87_1	peak241	215.58	5.320555000000001	1807577	IHMA87_01670	1806699	1807553	+	25
IHMA87_1	peak556	215.58	5.3197600000000005	3655805	IHMA87_03406	3655726	3655801	-	5
IHMA87_1	peak343	215.43	5.016015	2444773	IHMA87_02317	2444190	2445467	-	0
IHMA87_2	peak1043	215.33	4.91165	114923	IHMA87_06236	114587	114838	-	86
IHMA87_1	peak656	214.56	5.30626	4512084	IHMA87_04227	4511388	4512293	-	0
IHMA87_1	peak251	213.92	5.29054	1853932	IHMA87_01721	1853989	1854630	+	56
IHMA87_1	peak44	213.16	5.061935	378747	IHMA87_00343	378466	379896	-	0
IHMA87_1	peak565	212.68	5.28449	3704553	IHMA87_03447	3704598	3705959	+	44
IHMA87_1	peak392	212.31	5.276365	2552181	IHMA87_02431	2548489	2551074	-	1108
IHMA87_1	peak986	212.01	5.10543	6504011	IHMA87_06096	6504008	6504637	-	0
IHMA87_1	peak759	210.52	5.2584	5215507	IHMA87_04891	5215193	5215873	+	0
IHMA87_2	peak1077	210.51	5.255035	180976	IHMA87_06315	180983	181426	+	6
IHMA87_1	peak858	210.51	5.25488	5762951	IHMA87_05430	5761715	5763007	-	0
IHMA87_2	peak1077	210.51	5.255035	180976	IHMA87_06314	180315	180971	+	6
IHMA87_1	peak291	210.15	5.25565	2145611	IHMA87_01994	2145624	2146580	+	12
IHMA87_1	peak312	209.78	5.246285	2305220	IHMA87_02158	2305254	2306180	-	33
IHMA87_1	peak441	208.09	5.223605000000001	2905353	IHMA87_02727	2904412	2904924	-	430
IHMA87_1	peak679	207.42	5.198345	4557513	IHMA87_04265	4557520	4558215	-	6
IHMA87_1	peak48	205.88	4.71065	456029	IHMA87_00415	453898	456090	+	0
IHMA87_1	peak701	205.86	5.198625	4738686	IHMA87_04447	4738721	4739158	-	34
IHMA87_1	peak452	205.82	5.197205	3020584	IHMA87_02804	3019945	3020562	+	23
IHMA87_1	peak293	205.13	5.184865	2152598	IHMA87_02002	2151813	2152556	+	43
IHMA87_1	peak468	204.42	5.175375000000001	3124018	IHMA87_02899	3122699	3124003	-	16
IHMA87_1	peak570	203.32	5.16458	3721364	IHMA87_03467	3721567	3721668	+	202
IHMA87_1	peak697	201.34	5.136775	4666816	IHMA87_04379	4664530	4666728	+	89
IHMA87_1	peak191	201.23	5.13306	1421565	IHMA87_01312	1421561	1421647	+	0
IHMA87_1	peak465	200.13	5.11952	3108539	IHMA87_02880	3107612	3108538	-	2
IHMA87_1	peak271	199.52	5.11293	1980993	IHMA87_01851	1980960	1981035	+	0
IHMA87_1	peak563	197.79	5.03909	3696658	IHMA87_03442	3696421	3697446	-	0
IHMA87_1	peak1	197.6	4.756125	5286	IHMA87_00004	3793	6213	+	0
IHMA87_1	peak760	196.88	5.077864999999999	5216579	IHMA87_04893	5215968	5216555	+	25
IHMA87_1	peak772	196.18	5.07291	5240816	IHMA87_04928	5240851	5241150	+	34
IHMA87_1	peak590	195.82	5.064579999999999	3883224	IHMA87_03623	3883287	3884702	+	62
IHMA87_1	peak23	194.39	5.04321	180621	IHMA87_00157	180710	181549	+	88
IHMA87_1	peak899	194.26	5.024495	6146556	IHMA87_05776	6145638	6147107	+	0
IHMA87_1	peak131	191.85	4.908485000000001	907316	IHMA87_00845	907198	907842	+	0
IHMA87_1	peak990	191.18	4.857975	6518649	IHMA87_06111	6518308	6519096	-	0
IHMA87_1	peak948	190.54	4.99643	6249919	IHMA87_05857	6249960	6250739	+	40
IHMA87_1	peak904	187.37	4.733874999999999	6151031	IHMA87_05778	6148615	6151656	-	0
IHMA87_1	peak29	186.71	4.947195000000001	215445	IHMA87_00186	215576	216694	+	130
IHMA87_1	peak654	184.64	4.917725	4497069	IHMA87_04212	4496813	4498192	+	0
IHMA87_1	peak793	184.25	4.91293	5300768	IHMA87_04989	5300089	5301624	+	0
IHMA87_1	peak30	183.06	4.893625	240443	IHMA87_00211	240183	241565	+	0
IHMA87_1	peak497	180.34	4.48692	3414965	IHMA87_03168	3414292	3417306	-	0
IHMA87_1	peak866	180.18	4.79044	5832838	IHMA87_05489	5831924	5833681	-	0
IHMA87_1	peak955	179.41	4.846075	6329984	IHMA87_05933	6330045	6330614	+	60
IHMA87_1	peak747	178.53	4.63174	5167706	IHMA87_04839	5166499	5168301	+	0
IHMA87_1	peak583	178.31	4.82795	3851908	IHMA87_03590	3851492	3851878	-	31
IHMA87_1	peak470	175.36	4.790815	3129976	IHMA87_02906	3130117	3130488	-	140
IHMA87_1	peak50	174.95	4.78809	465761	IHMA87_00423	465805	467295	+	43
IHMA87_1	peak924	173.58	4.771129999999999	6174867	IHMA87_05792	6172688	6174778	+	90
IHMA87_1	peak110	171.73	4.647205	721791	IHMA87_00688	721765	722157	+	0
IHMA87_2	peak1035	170.88	4.73132	100926	IHMA87_06219	100904	101743	+	0
IHMA87_1	peak14	170.86	4.729184999999999	124279	IHMA87_00101	123492	124529	+	0
IHMA87_1	peak824	170.45	4.33878	5471177	IHMA87_05141	5470149	5472377	+	0
IHMA87_1	peak522	170.18	4.7238050000000005	3572585	IHMA87_03305	3570892	3572577	-	9
IHMA87_1	peak490	167.66	4.68384	3335566	IHMA87_03097	3334859	3335491	-	76
IHMA87_2	peak1063	166.81	4.680339999999999	156162	IHMA87_06285	156217	157197	+	54
IHMA87_1	peak209	166.56	4.667345	1551634	IHMA87_01431	1551935	1552111	+	300
IHMA87_1	peak958	166.39	4.66582	6356984	IHMA87_05961	6357072	6358496	+	87
IHMA87_1	peak602	165.8	4.662955	3980342	IHMA87_03716	3980178	3981314	-	0
IHMA87_1	peak510	164.81	4.6479	3493153	IHMA87_03237	3491814	3494009	+	0
IHMA87_1	peak151	164.79	4.647515	1047686	IHMA87_00985	1047496	1047675	-	12
IHMA87_1	peak917	164.15	4.637155	6167073	IHMA87_05788	6166063	6166905	+	169
IHMA87_1	peak245	164.13	4.639305	1814931	IHMA87_01678	1814907	1814982	+	0
IHMA87_1	peak693	164.1	4.16419	4649733	IHMA87_04364	4649014	4649703	-	31
IHMA87_1	peak870	163.86	4.635245	5869128	IHMA87_05513	5868158	5869063	-	66
IHMA87_1	peak390	163.53	4.6331	2550755	IHMA87_02431	2548489	2551074	-	0
IHMA87_1	peak346	161.16	4.33239	2459596	IHMA87_02343	2458724	2460646	+	0
IHMA87_1	peak31	160.93	4.058645	246202	IHMA87_00216	245510	246361	+	0
IHMA87_1	peak508	160.8	4.591975	3477145	IHMA87_03221	3477143	3477910	+	0
IHMA87_1	peak359	160.79	4.59235	2497157	IHMA87_02379	2497041	2498024	-	0
IHMA87_1	peak721	160.79	4.59161	4960382	IHMA87_04640	4960403	4962046	-	20
IHMA87_1	peak91	159.91	4.547734999999999	674713	IHMA87_00630	674573	675367	+	0
IHMA87_1	peak125	159.18	4.549049999999999	852840	IHMA87_00799	852345	853124	-	0
IHMA87_2	peak1060	159.14	4.569015	150693	IHMA87_06279	150735	152021	+	41
IHMA87_1	peak928	156.63	4.2761700000000005	6177838	IHMA87_05796	6177290	6178384	+	0
IHMA87_1	peak202	156.15	4.52899	1481796	IHMA87_01371	1480998	1481786	-	11
IHMA87_1	peak382	155.96	4.51728	2534549	IHMA87_02421	2534662	2537208	+	112
IHMA87_1	peak761	155.83	4.520185	5218886	IHMA87_04895	5217871	5219385	+	0
IHMA87_1	peak408	154.91	4.489585	2655323	IHMA87_02519	2655347	2655991	+	23
IHMA87_1	peak585	153.91	4.49687	3876353	IHMA87_03615	3876344	3877771	+	0
IHMA87_1	peak619	153.52	4.485275	4098275	IHMA87_03823	4097610	4098290	-	0
IHMA87_1	peak783	152.92	4.48034	5264180	IHMA87_04952	5263676	5265190	-	0
IHMA87_1	peak674	152.87	4.476765	4547567	IHMA87_04254	4547062	4548576	-	0
IHMA87_1	peak62	152.55	4.478795	542091	IHMA87_00496	542103	542885	+	11
IHMA87_1	peak13	152.02	4.410785000000001	107207	IHMA87_00086	105806	107302	+	0
IHMA87_1	peak153	151.39	3.970125	1049969	IHMA87_00986	1048759	1050303	-	0
IHMA87_1	peak722	151.33	4.459960000000001	4961859	IHMA87_04640	4960403	4962046	-	0
IHMA87_1	peak939	151.19	4.424935	6194532	IHMA87_05810	6194035	6195549	-	0
IHMA87_1	peak857	150.3	4.408625000000001	5762488	IHMA87_05430	5761715	5763007	-	0
IHMA87_1	peak385	150.13	4.44234	2545627	IHMA87_02429	2545130	2546644	-	0
IHMA87_1	peak186	148.98	4.42348	1307365	IHMA87_01212	1307070	1307420	+	0
IHMA87_1	peak68	148.39	4.41998	588553	IHMA87_00549	585608	588334	-	220
IHMA87_1	peak704	147.99	4.409305	4784422	IHMA87_04487	4784149	4784526	-	0
IHMA87_2	peak993	145.18	4.370385000000001	2090	IHMA87_06120	1309	2049	-	42
IHMA87_1	peak51	145.04	4.363795	467021	IHMA87_00423	465805	467295	+	0
IHMA87_1	peak307	144.45	4.35859	2293395	IHMA87_02148	2293367	2293442	+	0
IHMA87_1	peak378	144.44	4.35879	2524327	IHMA87_02408	2523602	2524240	-	88
IHMA87_1	peak87	144.43	4.359765	636539	IHMA87_00586	636702	636851	-	162
IHMA87_1	peak173	144.28	4.344474999999999	1194589	IHMA87_01110	1193416	1194669	+	0
IHMA87_1	peak624	144.11	4.358715	4193769	IHMA87_03916	4193900	4195441	-	130
IHMA87_1	peak658	143.81	4.351240000000001	4518649	IHMA87_04233	4517898	4518908	-	0
IHMA87_1	peak937	143.51	4.34621	6190013	IHMA87_05806	6189861	6191336	+	0
IHMA87_1	peak518	143.46	4.32029	3539640	IHMA87_03275	3538802	3541090	-	0
IHMA87_1	peak826	143.38	4.223265	5474574	IHMA87_05144	5474605	5475057	-	30
IHMA87_1	peak306	143.15	4.341520000000001	2275408	IHMA87_02129	2274455	2275402	-	7
IHMA87_1	peak889	142.5	4.32762	6053719	IHMA87_05686	6052824	6054407	+	0
IHMA87_1	peak499	141.6	4.31846	3416900	IHMA87_03168	3414292	3417306	-	0
IHMA87_2	peak1026	141.36	4.30888	81029	IHMA87_06198	81101	81361	-	71
IHMA87_1	peak247	140.91	4.31189	1822864	IHMA87_01687	1820734	1822866	-	0
IHMA87_1	peak539	140.76	4.246169999999999	3631118	IHMA87_03368	3631097	3631312	-	0
IHMA87_1	peak836	140.5	4.208975000000001	5554696	IHMA87_05222	5554341	5556854	-	0
IHMA87_1	peak320	140.3	4.275065	2324429	IHMA87_02177	2323857	2324825	-	0
IHMA87_1	peak650	138.81	4.277564999999999	4457430	IHMA87_04171	4457488	4457985	+	57
IHMA87_1	peak440	138.47	4.27536	2903442	IHMA87_02725	2902561	2903343	-	100
IHMA87_1	peak726	137.85	4.264045	4973972	IHMA87_04650	4973253	4974287	-	0
IHMA87_1	peak959	137.8	4.20295	6366452	IHMA87_05968	6366169	6367584	-	0
IHMA87_1	peak169	137.74	4.262650000000001	1173862	IHMA87_01087	1173399	1174754	+	0
IHMA87_1	peak196	137.42	4.25825	1433440	IHMA87_01324	1433181	1433621	+	0
IHMA87_1	peak502	136.44	4.238305	3431323	IHMA87_03183	3431432	3431566	+	108
IHMA87_1	peak895	136.39	4.238485000000001	6140163	IHMA87_05771	6138869	6139942	+	222
IHMA87_1	peak529	136.17	4.23749	3599574	IHMA87_03329	3599613	3600923	-	38
IHMA87_1	peak892	135.38	4.03716	6117654	IHMA87_05747	6117610	6118686	-	0
IHMA87_1	peak523	135.21	4.226965	3573568	IHMA87_03307	3573653	3575155	+	84
IHMA87_1	peak238	134.91	4.225244999999999	1775999	IHMA87_01643	1776070	1777758	+	70
IHMA87_1	peak966	134.59	4.214124999999999	6393876	IHMA87_05990	6393427	6394305	-	0
IHMA87_1	peak758	134.3	4.210235	5208992	IHMA87_04883	5209008	5209868	+	15
IHMA87_1	peak881	134.28	4.212835	5964186	IHMA87_05594	5962793	5964202	+	0
IHMA87_1	peak164	134.27	4.21014	1154947	IHMA87_01074	1154669	1155460	+	0
IHMA87_1	peak58	133.97	4.211125	506491	IHMA87_00459	505524	506450	-	42
IHMA87_1	peak481	133.05	4.192665	3170782	IHMA87_02940	3170184	3170768	-	15
IHMA87_1	peak771	132.79	4.161765000000001	5232526	IHMA87_04920	5231791	5232747	-	0
IHMA87_1	peak800	132.42	4.18566	5310572	IHMA87_04997	5309202	5311121	+	0
IHMA87_1	peak313	132.39	4.183925	2310089	IHMA87_02162	2309613	2310098	-	0
IHMA87_1	peak968	131.93	3.93683	6397064	IHMA87_05994	6396832	6398511	+	0
IHMA87_1	peak360	130.6	4.15855	2497957	IHMA87_02379	2497041	2498024	-	0
IHMA87_2	peak1028	130.58	4.157945	87690	IHMA87_06208	87698	88549	+	7
IHMA87_1	peak305	128.36	4.12459	2263123	IHMA87_02117	2262652	2263080	-	44
IHMA87_1	peak603	127.85	4.117585	4001028	IHMA87_03735	4000508	4001113	-	0
IHMA87_2	peak1064	127.73	4.117735	157579	IHMA87_06287	157472	157939	-	0
IHMA87_2	peak1007	127.13	4.105544999999999	40745	IHMA87_06158	39801	42512	-	0
IHMA87_1	peak246	125.58	4.08635	1816254	IHMA87_01680	1815329	1816090	+	165
IHMA87_1	peak207	124.99	3.850165	1550283	IHMA87_01429	1550246	1550545	-	0
IHMA87_1	peak181	124.35	4.067164999999999	1251625	IHMA87_01161	1249821	1251491	-	135
IHMA87_1	peak419	123.85	4.0541	2705402	IHMA87_02574	2705558	2705905	+	155
IHMA87_1	peak566	123.76	4.0577	3705170	IHMA87_03447	3704598	3705959	+	0
IHMA87_1	peak40	123.59	3.9364	327268	IHMA87_00293	326492	327262	-	7
IHMA87_2	peak1045	122.89	4.03892	118136	IHMA87_06242	117838	118104	-	33
IHMA87_1	peak428	122.5	4.031655	2801499	IHMA87_02656	2799291	2802479	-	0
IHMA87_1	peak569	121.89	4.021325	3716981	IHMA87_03463	3716224	3716946	-	36
IHMA87_1	peak212	121.6	4.022785	1558301	IHMA87_01436	1558423	1561398	-	121
IHMA87_1	peak648	121.02	4.01362	4425026	IHMA87_04138	4424940	4425863	+	0
IHMA87_1	peak179	120.55	3.916545	1231556	IHMA87_01140	1231562	1231948	+	5
IHMA87_1	peak60	120.45	4.000355	511181	IHMA87_00464	511444	512340	-	262
IHMA87_1	peak788	119.52	3.990785	5278182	IHMA87_04965	5277956	5278537	+	0
IHMA87_1	peak480	118.59	3.975140000000001	3165287	IHMA87_02935	3165282	3166166	-	0
IHMA87_1	peak278	117.41	3.95768	2036516	IHMA87_01890	2036559	2037035	+	42
IHMA87_1	peak454	117.37	3.756345	3024274	IHMA87_02807	3023048	3024406	+	0
IHMA87_1	peak475	117.37	3.95844	3135732	IHMA87_02910	3134883	3136250	-	0
IHMA87_1	peak399	117.19	3.95547	2599213	IHMA87_02467	2599020	2600480	-	0
IHMA87_1	peak216	115.89	3.934945	1612146	IHMA87_01483	1611686	1613053	-	0
IHMA87_1	peak859	115.82	3.928545	5768579	IHMA87_05437	5768394	5769365	-	0
IHMA87_1	peak548	115.34	3.925645	3644918	IHMA87_03387	3644862	3645371	+	0
IHMA87_1	peak416	114.68	3.91246	2697845	IHMA87_02559	2697472	2697777	-	69
IHMA87_1	peak334	113.79	3.902975	2404696	IHMA87_02268	2403920	2404663	-	34
IHMA87_1	peak63	113.56	3.68635	545252	IHMA87_00500	544242	545639	+	0
IHMA87_2	peak1068	112.92	3.8878	163272	IHMA87_06297	163277	163789	-	4
IHMA87_1	peak395	112.79	3.855375	2557966	IHMA87_02434	2557674	2559134	-	0
IHMA87_1	peak163	112.58	3.723745	1143239	IHMA87_01066	1142554	1143849	+	0
IHMA87_1	peak427	112.1	3.87153	2796658	IHMA87_02654	2796684	2797562	+	25
IHMA87_1	peak845	111.93	3.86876	5625414	IHMA87_05297	5625418	5625546	-	3
IHMA87_1	peak547	111.34	3.856395	3643894	IHMA87_03385	3644051	3644491	+	156
IHMA87_1	peak847	110.0	3.839505	5650879	IHMA87_05324	5648710	5650833	-	47
IHMA87_1	peak834	107.95	3.806195	5509958	IHMA87_05175	5509684	5509956	+	3
IHMA87_1	peak886	107.9	3.80911	6016905	IHMA87_05651	6016978	6018426	+	72
IHMA87_1	peak371	106.22	3.780180000000001	2511783	IHMA87_02395	2511794	2512102	-	10
IHMA87_1	peak806	105.25	3.76269	5326875	IHMA87_05015	5326495	5329962	+	0
IHMA87_1	peak906	104.79	3.47393	6153404	IHMA87_05779	6151657	6153669	-	0
IHMA87_1	peak380	104.71	3.75541	2527725	IHMA87_02412	2527192	2527743	-	0
IHMA87_1	peak269	104.52	3.7519	1967120	IHMA87_01837	1966859	1968364	+	0
IHMA87_1	peak509	104.28	3.751255	3477589	IHMA87_03221	3477143	3477910	+	0
IHMA87_1	peak957	104.17	3.75054	6352849	IHMA87_05956	6352611	6352856	-	0
IHMA87_1	peak918	103.63	3.73693	6167639	IHMA87_05789	6167647	6168663	+	7
IHMA87_1	peak442	103.55	3.740665	2905855	IHMA87_02728	2906001	2906564	-	145
IHMA87_1	peak374	103.48	3.70202	2516225	IHMA87_02399	2514828	2516681	-	0
IHMA87_2	peak1044	101.63	3.706465	116195	IHMA87_06238	115911	116150	-	46
IHMA87_1	peak801	101.32	3.585335	5311218	IHMA87_04998	5311118	5312398	+	0
IHMA87_1	peak351	101.26	3.69988	2470350	IHMA87_02355	2470168	2471103	+	0
IHMA87_1	peak662	100.68	3.69205	4523006	IHMA87_04236	4522305	4522916	-	91
IHMA87_1	peak304	100.5	3.68853	2262219	IHMA87_02116	2262001	2262567	+	0
IHMA87_1	peak332	100.41	3.68704	2389654	IHMA87_02251	2389027	2389527	+	128
IHMA87_1	peak581	100.17	3.68529	3848383	IHMA87_03586	3848382	3848595	-	0
IHMA87_1	peak972	100.12	3.684815	6411404	IHMA87_06007	6410202	6412160	+	0
IHMA87_1	peak89	99.07	3.66202	670382	IHMA87_00625	670364	670969	+	0
IHMA87_1	peak711	98.98	3.66714	4844770	IHMA87_04552	4843303	4845129	-	0
IHMA87_1	peak331	98.84	3.4227100000000004	2389023	IHMA87_02251	2389027	2389527	+	3
IHMA87_1	peak76	98.17	3.651135	603908	IHMA87_00558	604009	604863	-	100
IHMA87_1	peak308	97.99	3.64776	2296561	IHMA87_02152	2296030	2299149	-	0
IHMA87_1	peak222	97.68	3.641575	1675687	IHMA87_01542	1675128	1676300	+	0
IHMA87_1	peak52	96.99	3.630275	482133	IHMA87_00435	482039	482441	+	0
IHMA87_1	peak526	96.76	3.62993	3587637	IHMA87_03317	3585971	3587818	+	0
IHMA87_1	peak104	96.6	3.579695	715294	IHMA87_00673	714983	715294	+	1
IHMA87_1	peak868	96.56	3.6238800000000007	5847084	IHMA87_05499	5845041	5847689	+	0
IHMA87_2	peak1012	95.51	3.604625	48062	IHMA87_06166	47750	48832	-	0
IHMA87_1	peak733	95.34	3.602555	5072324	IHMA87_04751	5071830	5073041	-	0
IHMA87_1	peak228	95.3	3.5289	1707499	IHMA87_01578	1706965	1708740	+	0
IHMA87_1	peak730	94.87	3.5933900000000003	5054784	IHMA87_04730	5053843	5054916	-	0
IHMA87_1	peak512	94.33	3.585435	3500181	IHMA87_03242	3498835	3500112	-	70
IHMA87_1	peak298	93.91	3.581415	2194194	IHMA87_02046	2193358	2194131	-	64
IHMA87_1	peak792	93.68	3.57348	5300113	IHMA87_04989	5300089	5301624	+	0
IHMA87_1	peak162	93.64	3.57909	1142521	IHMA87_01066	1142554	1143849	+	32
IHMA87_1	peak253	93.39	3.57476	1860780	IHMA87_01728	1860407	1860724	-	57
IHMA87_1	peak233	93.36	3.5715650000000005	1738194	IHMA87_01608	1738226	1740271	+	31
IHMA87_1	peak41	92.62	3.55604	332730	IHMA87_00299	331789	332721	+	10
IHMA87_1	peak493	91.69	3.543335	3404889	IHMA87_03158	3404193	3404663	-	227
IHMA87_1	peak835	90.62	3.52658	5543914	IHMA87_05210	5542438	5544375	+	0
IHMA87_1	peak150	90.11	3.516605	1046120	IHMA87_00983	1045496	1046764	+	0
IHMA87_1	peak916	89.22	3.501585	6165987	IHMA87_05788	6166063	6166905	+	75
IHMA87_1	peak863	89.16	3.383645	5824535	IHMA87_05482	5824531	5825181	+	0
IHMA87_1	peak423	88.12	3.483825	2736489	IHMA87_02605	2735608	2736420	-	70
IHMA87_1	peak491	87.05	3.467835	3367790	IHMA87_03124	3366864	3368819	+	0
IHMA87_1	peak854	86.49	3.460315	5735671	IHMA87_05406	5735039	5735641	-	31
IHMA87_2	peak1053	86.33	3.45263	140723	IHMA87_06273	139943	141514	-	0
IHMA87_1	peak197	85.69	3.440105	1443937	IHMA87_01331	1442605	1443924	+	14
IHMA87_1	peak749	85.46	3.438355	5180978	IHMA87_04852	5180832	5181068	+	0
IHMA87_1	peak206	84.87	3.428845	1546823	IHMA87_01426	1547110	1547889	-	286
IHMA87_1	peak492	84.67	3.42403	3385757	IHMA87_03141	3385551	3385691	-	67
IHMA87_1	peak688	83.26	3.39879	4630294	IHMA87_04345	4630343	4631059	+	48
IHMA87_1	peak448	83.0	3.395235	2970444	IHMA87_02761	2969604	2970887	-	0
IHMA87_1	peak422	82.74	3.38814	2735424	IHMA87_02604	2735230	2735562	+	0
IHMA87_1	peak896	82.52	3.386865	6140776	IHMA87_05772	6141065	6141256	-	288
IHMA87_1	peak460	81.47	3.344335	3099151	IHMA87_02872	3099034	3099684	+	0
IHMA87_1	peak126	80.89	3.357835	854045	IHMA87_00801	854013	854924	+	0
IHMA87_1	peak349	80.56	3.281055	2466970	IHMA87_02352	2466265	2467464	-	0
IHMA87_1	peak248	80.4	3.348665	1829414	IHMA87_01695	1829530	1830246	+	115
IHMA87_1	peak694	80.08	3.344425	4650284	IHMA87_04365	4649822	4650601	-	0
IHMA87_1	peak256	79.03	3.327835	1909806	IHMA87_01780	1909373	1910458	+	0
IHMA87_2	peak1021	78.51	3.31902	65216	IHMA87_06183	63362	65548	-	0
IHMA87_1	peak544	77.72	3.2993	3637706	IHMA87_03376	3637031	3638071	+	0
IHMA87_1	peak82	76.8	3.244955	623340	IHMA87_00576	623176	624447	-	0
