## Supplementary Dataset 1 for "Determination of the Two-Component Systems regulatory network reveals core and accessory regulations across *Pseudomonas aeruginosa* lineages": CS16_PA2376-PA14_33920_ALLpeaks_PA14.tab

chrom	peakID	log(qvalue)	fold_enrichment	summit_position	closest_gene	gene_start	gene_end	strand	distance_to_closest_gene
refseq|NC_008463.1|chromosome	peak959	9455.77	47.650165	4994298	PA14_55940	4994409	4994621	+	110
refseq|NC_008463.1|chromosome	peak819	8616.31	41.755210000000005	4353267	PA14_49020	4353287	4353553	+	19
refseq|NC_008463.1|chromosome	peak1100	8001.36	33.269515	5536319	PA14_62040	5535182	5535889	-	431
refseq|NC_008463.1|chromosome	peak382	7418.68	37.74678	1924748	PA14_22090	1923032	1924132	-	617
refseq|NC_008463.1|chromosome	peak957	7416.92	39.814745	4952311	PA14_55610	4948578	4951673	+	639
refseq|NC_008463.1|chromosome	peak612	7336.19	18.895165	3176702	PA14_35720	3176214	3176615	-	88
refseq|NC_008463.1|chromosome	peak629	7321.1	39.395255000000006	3224453	PA14_36180	3223496	3224443	+	11
refseq|NC_008463.1|chromosome	peak1244	7174.63	38.032955	6312790	PA14_70860	6311131	6312102	-	689
refseq|NC_008463.1|chromosome	peak162	6915.45	37.81292	737957	PA14_08620	738405	739343	+	447
refseq|NC_008463.1|chromosome	peak565	6617.52	36.59325	2846686	PA14_32780	2846758	2848455	+	71
refseq|NC_008463.1|chromosome	peak863	6050.28	30.962435	4586123	PA14_51580	4585927	4586130	-	0
refseq|NC_008463.1|chromosome	peak305	6042.05	34.27444	1456067	PA14_17010	1456171	1457916	+	103
refseq|NC_008463.1|chromosome	peak12	6031.6	34.236655	54778	PA14_00520	54577	54699	+	80
refseq|NC_008463.1|chromosome	peak1187	5834.78	31.02679	5997163	PA14_67190	5996863	5997744	-	0
refseq|NC_008463.1|chromosome	peak445	5616.13	31.08878	2240901	PA14_25620	2240409	2240945	+	0
refseq|NC_008463.1|chromosome	peak946	5535.96	32.15809	4891248	PA14_55060	4891261	4892103	-	12
refseq|NC_008463.1|chromosome	peak851	4933.1	28.707410000000003	4562425	PA14_51330	4561030	4562088	-	338
refseq|NC_008463.1|chromosome	peak493	4861.34	29.29972	2488478	PA14_28830	2488133	2489428	+	0
refseq|NC_008463.1|chromosome	peak357	4753.14	28.836465	1765774	PA14_20520	1763497	1766208	+	0
refseq|NC_008463.1|chromosome	peak383	4543.81	26.67149	1936488	PA14_22230	1936671	1936868	-	182
refseq|NC_008463.1|chromosome	peak1045	4063.18	25.002795	5331381	PA14_59845	5331379	5331690	-	0
refseq|NC_008463.1|chromosome	peak569	3957.84	25.340005	2870669	PA14_32830	2870581	2873250	-	0
refseq|NC_008463.1|chromosome	peak683	3753.62	24.40835	3618777	PA14_40510	3618097	3619539	+	0
refseq|NC_008463.1|chromosome	peak145	3738.44	24.22016	668310	PA14_07770	666574	669348	-	0
refseq|NC_008463.1|chromosome	peak776	3737.24	24.3243	4086305	PA14_45970	4086509	4089217	-	203
refseq|NC_008463.1|chromosome	peak130	3672.04	24.035245	601328	PA14_06940	600869	601375	-	0
refseq|NC_008463.1|chromosome	peak404	3643.19	20.84618	2036708	PA14_23430	2036366	2038018	+	0
refseq|NC_008463.1|chromosome	peak161	3637.8	22.55916	733314	PA14_08560	731347	732546	+	769
refseq|NC_008463.1|chromosome	peak693	3536.24	23.419130000000003	3676055	PA14_41220	3676054	3678450	-	0
refseq|NC_008463.1|chromosome	peak1032	3464.11	21.136545	5303414	PA14_59580	5301889	5303424	+	0
refseq|NC_008463.1|chromosome	peak1245	3463.94	23.073415	6317433	PA14_70920	6318229	6319545	-	795
refseq|NC_008463.1|chromosome	peak958	3437.73	22.82309	4956948	PA14_55640	4957850	4959079	+	901
refseq|NC_008463.1|chromosome	peak1101	3407.41	22.05805	5540962	PA14_62100	5541735	5542343	-	772
refseq|NC_008463.1|chromosome	peak1103	3404.24	22.790775	5544661	PA14_62130	5544387	5545403	-	0
refseq|NC_008463.1|chromosome	peak527	3303.35	22.32955	2647526	PA14_30580	2647547	2648353	+	20
refseq|NC_008463.1|chromosome	peak253	3231.03	20.569455	1195735	PA14_13920	1195465	1195623	+	113
refseq|NC_008463.1|chromosome	peak829	3069.9	21.229935	4405382	PA14_49520	4403159	4405534	-	0
refseq|NC_008463.1|chromosome	peak1085	2957.13	20.67941	5475397	PA14_61320	5474607	5475221	-	177
refseq|NC_008463.1|chromosome	peak857	2894.96	20.39003	4578977	PA14_51500	4579069	4579629	+	91
refseq|NC_008463.1|chromosome	peak277	2852.93	20.162745	1301043	PA14_15350	1301126	1302328	+	82
refseq|NC_008463.1|chromosome	peak568	2753.36	19.692055	2865629	PA14_32810	2865179	2865490	+	140
refseq|NC_008463.1|chromosome	peak1054	2651.7	19.197595	5353432	PA14_60100	5353510	5354049	-	77
refseq|NC_008463.1|chromosome	peak50	2619.84	18.269655	278392	PA14_03163	278510	279133	+	117
refseq|NC_008463.1|chromosome	peak826	2602.42	17.633195	4400765	PA14_49480	4399221	4401008	+	0
refseq|NC_008463.1|chromosome	peak283	2572.59	17.448785	1313596	PA14_15520	1313291	1314076	+	0
refseq|NC_008463.1|chromosome	peak1251	2534.52	18.627185	6347495	PA14_71240	6347147	6348124	+	0
refseq|NC_008463.1|chromosome	peak616	2492.96	17.93378	3181631	PA14_35770	3181532	3182437	-	0
refseq|NC_008463.1|chromosome	peak940	2453.82	18.221705	4883109	PA14_54980	4882923	4884677	-	0
refseq|NC_008463.1|chromosome	peak484	2410.02	18.004260000000002	2477450	PA14_28770	2476671	2478314	+	0
refseq|NC_008463.1|chromosome	peak1039	2404.92	17.98019	5320232	PA14_59770	5319600	5320295	-	0
refseq|NC_008463.1|chromosome	peak370	2364.54	16.729165000000002	1863340	PA14_21490	1863075	1865723	+	0
refseq|NC_008463.1|chromosome	peak470	2352.09	17.232174999999998	2422812	PA14_27990	2422054	2423370	+	0
refseq|NC_008463.1|chromosome	peak1186	2288.47	17.391275	5996334	PA14_67180	5995985	5996854	-	0
refseq|NC_008463.1|chromosome	peak1227	2287.55	17.386255	6228324	PA14_69840	6226776	6228269	+	56
refseq|NC_008463.1|chromosome	peak1067	2223.17	15.466265	5373406	PA14_60310	5373154	5376630	+	0
refseq|NC_008463.1|chromosome	peak78	2205.27	16.952195	308837	PA14_03370	307985	308983	-	0
refseq|NC_008463.1|chromosome	peak927	2204.43	16.50043	4861561	PA14_54870	4861608	4862516	-	46
refseq|NC_008463.1|chromosome	peak202	2113.17	16.49027	904371	PA14_10500	903617	905044	-	0
refseq|NC_008463.1|chromosome	peak131	2092.2	16.38111	607548	PA14_07000	606944	607453	-	96
refseq|NC_008463.1|chromosome	peak362	2061.5	16.21664	1816850	PA14_21020	1809617	1816675	-	176
refseq|NC_008463.1|chromosome	peak1051	2054.18	15.69525	5346231	PA14_60030	5346001	5346345	-	0
refseq|NC_008463.1|chromosome	peak966	2038.44	16.098815000000002	5102853	PA14_57275	5102858	5104042	-	4
refseq|NC_008463.1|chromosome	peak787	2023.37	16.01379	4145416	PA14_46560	4145464	4145865	-	47
refseq|NC_008463.1|chromosome	peak650	1995.61	15.868009999999998	3406240	PA14_38180	3405199	3406659	-	0
refseq|NC_008463.1|chromosome	peak909	1985.01	13.521345	4752970	PA14_53590	4752288	4753559	+	0
refseq|NC_008463.1|chromosome	peak10	1972.48	15.406375	53030	PA14_00510	42934	53265	+	0
refseq|NC_008463.1|chromosome	peak1174	1908.72	15.41204	5948051	PA14_66620	5947116	5949248	-	0
refseq|NC_008463.1|chromosome	peak571	1870.08	15.20885	2874716	PA14_32850	2874987	2876003	-	270
refseq|NC_008463.1|chromosome	peak937	1851.53	15.105365	4878531	PA14_54940	4875551	4878535	-	0
refseq|NC_008463.1|chromosome	peak1093	1842.76	15.057905000000002	5502006	PA14_61660	5502057	5502854	-	50
refseq|NC_008463.1|chromosome	peak197	1828.53	14.991025	895437	PA14_10360	895080	895379	-	59
refseq|NC_008463.1|chromosome	peak169	1808.8	14.870665	755674	PA14_08820	755665	757785	+	0
refseq|NC_008463.1|chromosome	peak567	1792.05	14.792595	2864384	PA14_32790	2848568	2864206	+	179
refseq|NC_008463.1|chromosome	peak147	1757.87	14.599585	692764	PA14_08050	691511	693586	+	0
refseq|NC_008463.1|chromosome	peak645	1740.63	14.51264	3381220	PA14_37900	3380385	3382925	-	0
refseq|NC_008463.1|chromosome	peak180	1705.12	13.97126	767909	PA14_09030	767752	767928	+	0
refseq|NC_008463.1|chromosome	peak1002	1686.57	14.199455	5243470	PA14_58870	5242281	5243588	+	0
refseq|NC_008463.1|chromosome	peak389	1588.09	13.55838	1961032	PA14_22530	1960424	1961041	-	0
refseq|NC_008463.1|chromosome	peak398	1565.62	13.54648	2000098	PA14_23070	2000159	2001628	+	60
refseq|NC_008463.1|chromosome	peak1026	1564.87	13.5407	5291302	PA14_59430	5291101	5291337	+	0
refseq|NC_008463.1|chromosome	peak780	1550.23	13.459975	4127882	PA14_46390	4127531	4127785	-	98
refseq|NC_008463.1|chromosome	peak531	1529.8	13.337775	2659987	PA14_30690	2659452	2660507	-	0
refseq|NC_008463.1|chromosome	peak30	1488.73	12.108605	184194	PA14_02020	183454	184788	+	0
refseq|NC_008463.1|chromosome	peak481	1470.88	13.01491	2469960	PA14_28680	2469972	2470328	+	11
refseq|NC_008463.1|chromosome	peak1064	1462.26	12.954145	5370201	PA14_60270	5368835	5369929	-	273
refseq|NC_008463.1|chromosome	peak1069	1431.46	11.26089	5377064	PA14_60320	5376956	5377381	+	0
refseq|NC_008463.1|chromosome	peak667	1416.62	11.822315	3515016	PA14_39480	3513093	3515246	+	0
refseq|NC_008463.1|chromosome	peak566	1411.45	12.62425	2859692	PA14_32790	2848568	2864206	+	0
refseq|NC_008463.1|chromosome	peak355	1393.95	12.57495	1761974	PA14_20510	1762508	1763482	+	533
refseq|NC_008463.1|chromosome	peak489	1384.85	12.51317	2483477	PA14_28810	2480409	2485532	+	0
refseq|NC_008463.1|chromosome	peak1018	1381.73	11.803999999999998	5274939	PA14_59210	5272663	5274636	+	304
refseq|NC_008463.1|chromosome	peak300	1343.0	12.27166	1388761	PA14_16250	1387521	1389017	+	0
refseq|NC_008463.1|chromosome	peak1188	1320.17	12.146630000000002	5999015	PA14_67210	5998619	5999494	-	0
refseq|NC_008463.1|chromosome	peak976	1299.61	12.024715	5142558	PA14_57730	5141460	5142563	+	0
refseq|NC_008463.1|chromosome	peak976	1299.61	12.024715	5142558	PA14_57740	5142550	5143308	-	0
refseq|NC_008463.1|chromosome	peak781	1282.51	11.73605	4133797	PA14_46460	4133700	4134890	-	0
refseq|NC_008463.1|chromosome	peak938	1278.72	11.907135	4880074	PA14_54950	4878789	4880135	-	0
refseq|NC_008463.1|chromosome	peak77	1272.56	11.759345	307772	PA14_03360	306896	307666	-	107
refseq|NC_008463.1|chromosome	peak248	1250.34	11.11008	1181479	PA14_13750	1180817	1182112	+	0
refseq|NC_008463.1|chromosome	peak1201	1247.54	11.72202	6082363	PA14_68170	6082452	6083510	+	88
refseq|NC_008463.1|chromosome	peak912	1240.25	11.676615	4760847	PA14_53670	4760148	4760960	-	0
refseq|NC_008463.1|chromosome	peak621	1235.02	11.646595	3190718	PA14_35860	3190988	3192292	+	269
refseq|NC_008463.1|chromosome	peak425	1232.84	11.635855	2137733	PA14_24480	2135468	2138314	+	0
refseq|NC_008463.1|chromosome	peak554	1219.27	11.552355	2762598	PA14_31760	2762283	2763218	+	0
refseq|NC_008463.1|chromosome	peak1282	1197.48	11.423775	6504846	PA14_73040	6503614	6504807	-	40
refseq|NC_008463.1|chromosome	peak745	1182.56	11.334985	3947916	PA14_44340	3947245	3948672	+	0
refseq|NC_008463.1|chromosome	peak18	1179.19	10.92211	111228	PA14_01140	111195	112514	-	0
refseq|NC_008463.1|chromosome	peak26	1161.17	9.817625	141382	PA14_01510	141481	141762	-	98
refseq|NC_008463.1|chromosome	peak619	1157.96	11.186295	3187658	PA14_35820	3187110	3188081	-	0
refseq|NC_008463.1|chromosome	peak686	1142.97	11.094305	3637780	PA14_40770	3637871	3639529	+	90
refseq|NC_008463.1|chromosome	peak602	1133.03	11.037635	3090809	PA14_34800	3090172	3090789	+	21
refseq|NC_008463.1|chromosome	peak836	1122.34	10.97334	4462429	PA14_50220	4460872	4462344	-	86
refseq|NC_008463.1|chromosome	peak413	1113.45	10.922065	2084783	PA14_23990	2084868	2086376	+	84
refseq|NC_008463.1|chromosome	peak1088	1106.77	10.832215	5486801	PA14_61480	5485428	5486711	+	91
refseq|NC_008463.1|chromosome	peak1129	1091.81	10.786090000000002	5694569	PA14_63890	5693711	5694508	-	62
refseq|NC_008463.1|chromosome	peak119	1077.02	10.69465	542922	PA14_06160	542843	545236	-	0
refseq|NC_008463.1|chromosome	peak815	1072.59	10.500609999999998	4345379	PA14_48880	4345187	4346203	-	0
refseq|NC_008463.1|chromosome	peak264	1066.28	10.626175	1244195	PA14_14550	1244088	1244495	+	0
refseq|NC_008463.1|chromosome	peak478	1057.31	10.57159	2463204	PA14_28580	2463228	2463449	+	23
refseq|NC_008463.1|chromosome	peak1048	1025.96	10.377875	5341227	PA14_59970	5340930	5341148	-	80
refseq|NC_008463.1|chromosome	peak962	1025.91	10.37781	5045456	PA14_56600	5044878	5045450	-	7
refseq|NC_008463.1|chromosome	peak14	997.29	9.042975	64250	PA14_00630	63701	63841	+	410
refseq|NC_008463.1|chromosome	peak797	982.43	10.10815	4204985	PA14_47190	4203575	4205551	-	0
refseq|NC_008463.1|chromosome	peak871	978.6	10.078955	4595684	PA14_51730	4595483	4596526	-	0
refseq|NC_008463.1|chromosome	peak415	973.86	10.053755	2108684	PA14_24290	2108357	2110321	+	0
refseq|NC_008463.1|chromosome	peak229	963.41	9.988135	1057462	PA14_12230	1055410	1058031	-	0
refseq|NC_008463.1|chromosome	peak790	963.06	9.983695	4152094	PA14_46600	4151058	4151864	+	231
refseq|NC_008463.1|chromosome	peak495	950.93	9.911575	2490695	PA14_28840	2489403	2491613	+	0
refseq|NC_008463.1|chromosome	peak752	919.53	9.712935	3964351	PA14_44510	3963327	3964163	+	189
refseq|NC_008463.1|chromosome	peak832	911.31	9.65385	4424896	PA14_49740	4424601	4425290	-	0
refseq|NC_008463.1|chromosome	peak728	908.63	9.640915	3839854	PA14_43100	3835369	3840213	+	0
refseq|NC_008463.1|chromosome	peak1015	905.45	9.26629	5271022	PA14_59200	5270777	5272666	+	0
refseq|NC_008463.1|chromosome	peak346	901.5	9.58848	1707560	PA14_19810	1706618	1708375	+	0
refseq|NC_008463.1|chromosome	peak1223	890.48	9.52434	6199179	PA14_69510	6198335	6199408	-	0
refseq|NC_008463.1|chromosome	peak835	881.23	9.46346	4457534	PA14_50140	4455730	4457526	-	9
refseq|NC_008463.1|chromosome	peak917	878.87	9.44473	4819493	PA14_54340	4819225	4819602	-	0
refseq|NC_008463.1|chromosome	peak182	875.59	9.101605	770036	PA14_09080	769971	770327	+	0
refseq|NC_008463.1|chromosome	peak524	872.82	9.40933	2637833	PA14_30460	2637996	2639063	+	162
refseq|NC_008463.1|chromosome	peak812	872.16	9.397469999999998	4338138	PA14_48800	4338173	4338790	-	34
refseq|NC_008463.1|chromosome	peak817	861.68	9.33783	4348250	PA14_48910	4347730	4349013	-	0
refseq|NC_008463.1|chromosome	peak266	857.76	9.30856	1253775	PA14_14710	1253836	1254327	+	60
refseq|NC_008463.1|chromosome	peak1022	853.36	9.27802	5287517	PA14_59350	5286291	5287619	+	0
refseq|NC_008463.1|chromosome	peak783	851.43	9.231645	4142353	PA14_46540	4142401	4144101	+	47
refseq|NC_008463.1|chromosome	peak1140	840.53	8.86167	5765129	PA14_64710	5762752	5765721	+	0
refseq|NC_008463.1|chromosome	peak1030	836.01	9.058139999999998	5300664	PA14_59550	5299690	5300916	+	0
refseq|NC_008463.1|chromosome	peak1102	829.83	9.128865	5542347	PA14_62110	5542343	5543356	-	0
refseq|NC_008463.1|chromosome	peak319	828.76	9.121814999999998	1521958	PA14_17700	1521988	1522251	+	29
refseq|NC_008463.1|chromosome	peak1279	824.51	9.08749	6492172	PA14_72900	6492091	6492303	-	0
refseq|NC_008463.1|chromosome	peak351	807.77	8.97496	1739604	PA14_20190	1739071	1740357	-	0
refseq|NC_008463.1|chromosome	peak868	805.77	8.967514999999999	4591072	PA14_51670	4591238	4591912	-	165
refseq|NC_008463.1|chromosome	peak1262	801.81	8.798200000000001	6408566	PA14_71900	6408629	6408832	+	62
refseq|NC_008463.1|chromosome	peak90	800.64	8.93512	342147	PA14_03800	341437	342828	+	0
refseq|NC_008463.1|chromosome	peak589	792.35	8.875175	2990372	PA14_33690	2988709	2990358	-	15
refseq|NC_008463.1|chromosome	peak578	784.72	8.82722	2937176	PA14_33360	2935897	2937291	+	0
refseq|NC_008463.1|chromosome	peak455	779.15	8.788609999999998	2347277	PA14_26980	2347241	2347729	-	0
refseq|NC_008463.1|chromosome	peak878	772.83	8.75015	4620823	PA14_52070	4620225	4620785	-	39
refseq|NC_008463.1|chromosome	peak1127	771.51	8.594265	5670858	PA14_63605	5669268	5672348	-	0
refseq|NC_008463.1|chromosome	peak652	767.28	8.71182	3421593	PA14_38380	3420889	3421521	-	73
refseq|NC_008463.1|chromosome	peak972	760.18	8.62913	5129284	PA14_57590	5129074	5129502	-	0
refseq|NC_008463.1|chromosome	peak761	754.18	8.624880000000001	3998933	PA14_44880	3998194	3999471	+	0
refseq|NC_008463.1|chromosome	peak510	750.26	8.59247	2568026	PA14_29620	2566425	2567978	-	49
refseq|NC_008463.1|chromosome	peak1001	749.73	8.518575	5235983	PA14_58750	5234279	5235982	+	2
refseq|NC_008463.1|chromosome	peak1145	748.17	8.58184	5791050	PA14_64960	5789851	5791050	+	1
refseq|NC_008463.1|chromosome	peak648	744.93	8.560755	3389897	PA14_38000	3390035	3390499	+	137
refseq|NC_008463.1|chromosome	peak456	742.12	8.539875	2352317	PA14_27050	2350962	2352392	+	0
refseq|NC_008463.1|chromosome	peak84	732.98	8.388349999999999	312765	PA14_03400	312167	312499	-	267
refseq|NC_008463.1|chromosome	peak94	729.03	8.137129999999999	356254	PA14_03940	355236	356390	+	0
refseq|NC_008463.1|chromosome	peak476	725.28	8.428115	2453216	PA14_28400	2452624	2453901	-	0
refseq|NC_008463.1|chromosome	peak406	704.47	8.28556	2046006	PA14_23510	2045728	2047740	+	0
refseq|NC_008463.1|chromosome	peak117	700.27	8.257005	530654	PA14_05990	529041	530474	-	181
refseq|NC_008463.1|chromosome	peak452	693.39	8.209045	2302550	PA14_26420	2301354	2303510	-	0
refseq|NC_008463.1|chromosome	peak256	688.9	8.178035	1199572	PA14_13990	1199242	1200033	+	0
refseq|NC_008463.1|chromosome	peak587	686.58	8.160955	2988000	PA14_33680	2986159	2988606	-	0
refseq|NC_008463.1|chromosome	peak577	680.89	8.123180000000001	2936664	PA14_33360	2935897	2937291	+	0
refseq|NC_008463.1|chromosome	peak112	673.44	8.06749	503627	PA14_05660	503481	504101	+	0
refseq|NC_008463.1|chromosome	peak469	672.91	8.069455	2416630	PA14_27910	2416187	2416591	-	40
refseq|NC_008463.1|chromosome	peak108	672.15	8.059085000000001	486524	PA14_05520	486057	486500	-	25
refseq|NC_008463.1|chromosome	peak255	671.89	7.01864	1197855	PA14_13940	1196245	1197924	+	0
refseq|NC_008463.1|chromosome	peak545	667.15	8.025115	2715783	PA14_31240	2715633	2716943	-	0
refseq|NC_008463.1|chromosome	peak39	666.97	8.02862	220687	PA14_02450	220837	221955	+	149
refseq|NC_008463.1|chromosome	peak167	651.53	7.767595	751867	PA14_08780	750342	754541	+	0
refseq|NC_008463.1|chromosome	peak873	650.03	7.904045	4598282	PA14_51780	4598188	4599246	-	0
refseq|NC_008463.1|chromosome	peak988	647.25	7.886865	5200489	PA14_58380	5199828	5200391	+	99
refseq|NC_008463.1|chromosome	peak617	645.21	7.871119999999999	3185655	PA14_35800	3184999	3186315	-	0
refseq|NC_008463.1|chromosome	peak411	644.84	7.871465000000001	2070058	PA14_23830	2070083	2072857	+	24
refseq|NC_008463.1|chromosome	peak970	640.82	7.835775	5127107	PA14_57560	5126613	5127824	-	0
refseq|NC_008463.1|chromosome	peak534	630.85	7.768605000000001	2666592	PA14_30730	2665498	2666538	-	55
refseq|NC_008463.1|chromosome	peak490	628.43	7.752045000000001	2485070	PA14_28810	2480409	2485532	+	0
refseq|NC_008463.1|chromosome	peak4	627.09	7.7428	8437	PA14_00070	7803	8339	-	99
refseq|NC_008463.1|chromosome	peak51	624.11	7.55765	279707	PA14_03170	279718	280557	-	10
refseq|NC_008463.1|chromosome	peak418	623.09	7.71368	2111001	PA14_24300	2110380	2111747	+	0
refseq|NC_008463.1|chromosome	peak1150	616.77	7.669725	5814229	PA14_65230	5813463	5814755	-	0
refseq|NC_008463.1|chromosome	peak806	614.55	7.65649	4285471	PA14_48140	4283935	4285179	-	293
refseq|NC_008463.1|chromosome	peak789	612.78	7.64264	4146758	PA14_46570	4146137	4146754	+	5
refseq|NC_008463.1|chromosome	peak9	611.03	7.62462	40980	PA14_00480	40610	40837	+	144
refseq|NC_008463.1|chromosome	peak852	609.75	7.62175	4566776	PA14_51380	4566077	4566982	-	0
refseq|NC_008463.1|chromosome	peak44	606.55	7.591724999999999	263384	PA14_03000	263577	265481	+	192
refseq|NC_008463.1|chromosome	peak666	603.47	6.559095	3512262	PA14_39470	3512076	3512852	+	0
refseq|NC_008463.1|chromosome	peak16	599.11	7.542315	97566	PA14_00980	96450	97409	-	158
refseq|NC_008463.1|chromosome	peak818	597.75	7.53497	4350546	PA14_48930	4349378	4350664	-	0
refseq|NC_008463.1|chromosome	peak701	597.26	7.52664	3713063	PA14_41570	3712447	3713499	-	0
refseq|NC_008463.1|chromosome	peak242	593.81	7.506745	1129396	PA14_13140	1128200	1129567	+	0
refseq|NC_008463.1|chromosome	peak906	586.37	7.452555	4749863	PA14_53560	4748791	4749669	+	195
refseq|NC_008463.1|chromosome	peak125	581.7	7.419604999999999	569071	PA14_06480	568039	569016	+	56
refseq|NC_008463.1|chromosome	peak429	579.39	7.40296	2155102	PA14_24650	2154740	2154952	-	151
refseq|NC_008463.1|chromosome	peak282	578.59	7.39597	1311698	PA14_15480	1311170	1311604	+	95
refseq|NC_008463.1|chromosome	peak1000	574.91	6.6298	5233209	PA14_58720	5232749	5233456	-	0
refseq|NC_008463.1|chromosome	peak907	568.99	7.32364	4750483	PA14_53570	4750546	4751322	-	62
refseq|NC_008463.1|chromosome	peak699	567.23	7.313000000000001	3702213	PA14_41500	3701850	3702545	+	0
refseq|NC_008463.1|chromosome	peak687	561.21	7.269760000000001	3646782	PA14_40880	3645827	3646897	+	0
refseq|NC_008463.1|chromosome	peak280	559.61	7.2547	1303779	PA14_15360	1302743	1303723	-	57
refseq|NC_008463.1|chromosome	peak764	555.36	6.889565	4005409	PA14_44920	4005020	4006162	+	0
refseq|NC_008463.1|chromosome	peak689	553.65	7.21057	3654614	PA14_40980	3653701	3654513	-	102
refseq|NC_008463.1|chromosome	peak466	545.77	7.15204	2406424	PA14_27740	2406305	2406976	+	0
refseq|NC_008463.1|chromosome	peak29	543.53	7.140125	182626	PA14_01990	182682	182867	+	55
refseq|NC_008463.1|chromosome	peak1096	538.98	7.101929999999999	5516144	PA14_61850	5515120	5517348	+	0
refseq|NC_008463.1|chromosome	peak552	535.66	7.07375	2749461	PA14_31640	2749483	2749914	+	21
refseq|NC_008463.1|chromosome	peak367	529.46	7.03588	1841969	PA14_21280	1842061	1844055	+	91
refseq|NC_008463.1|chromosome	peak1011	529.29	7.029810000000001	5263766	PA14_59100	5262925	5264250	+	0
refseq|NC_008463.1|chromosome	peak168	528.42	6.98432	754745	PA14_08790	754693	755064	+	0
refseq|NC_008463.1|chromosome	peak860	525.64	7.00531	4582202	PA14_51530	4580957	4583020	-	0
refseq|NC_008463.1|chromosome	peak482	525.02	6.809965	2474540	PA14_28730	2474142	2474498	+	43
refseq|NC_008463.1|chromosome	peak956	523.96	6.992395	4946472	PA14_55580	4945726	4946322	-	151
refseq|NC_008463.1|chromosome	peak102	523.13	6.989245	424534	PA14_04810	424253	425683	-	0
refseq|NC_008463.1|chromosome	peak1149	519.65	6.96073	5812954	PA14_65200	5810076	5812799	-	156
refseq|NC_008463.1|chromosome	peak258	514.37	6.9133	1210429	PA14_14140	1210134	1210835	+	0
refseq|NC_008463.1|chromosome	peak709	513.61	6.914205	3728048	PA14_41760	3727851	3728876	-	0
refseq|NC_008463.1|chromosome	peak1070	512.21	6.90442	5384045	PA14_60390	5383305	5384843	-	0
refseq|NC_008463.1|chromosome	peak286	511.38	6.90162	1319014	PA14_15580	1317407	1320187	+	0
refseq|NC_008463.1|chromosome	peak1259	505.64	6.85471	6395009	PA14_71780	6394095	6394976	-	34
refseq|NC_008463.1|chromosome	peak1079	504.0	6.768675	5456907	PA14_61180	5456409	5456798	-	110
refseq|NC_008463.1|chromosome	peak1024	499.83	6.66073	5289174	PA14_59380	5289000	5289566	+	0
refseq|NC_008463.1|chromosome	peak1123	498.61	6.799855	5657699	PA14_63440	5657320	5657700	+	0
refseq|NC_008463.1|chromosome	peak220	494.46	6.59228	981899	PA14_11270	981171	981869	-	31
refseq|NC_008463.1|chromosome	peak809	492.11	6.75145	4306069	PA14_48420	4305443	4306051	-	19
refseq|NC_008463.1|chromosome	peak895	485.03	6.5316600000000005	4678553	PA14_52780	4677838	4678527	-	27
refseq|NC_008463.1|chromosome	peak1253	484.24	6.6912400000000005	6355141	PA14_71310	6354307	6355080	+	62
refseq|NC_008463.1|chromosome	peak724	483.96	6.415845	3831199	PA14_43050	3829632	3831188	-	12
refseq|NC_008463.1|chromosome	peak987	479.49	6.652295	5194087	PA14_58330	5194106	5194816	+	18
refseq|NC_008463.1|chromosome	peak634	468.87	6.572785	3274776	PA14_36730	3271981	3275283	-	0
refseq|NC_008463.1|chromosome	peak151	466.49	6.555529999999999	712373	PA14_08310	712461	713513	+	87
refseq|NC_008463.1|chromosome	peak1020	465.64	6.1318	5277251	PA14_59230	5276845	5277171	-	81
refseq|NC_008463.1|chromosome	peak834	464.13	6.53664	4444284	PA14_49970	4442396	4444162	-	123
refseq|NC_008463.1|chromosome	peak41	462.02	6.52008	244780	PA14_02740	244005	244787	-	0
refseq|NC_008463.1|chromosome	peak341	459.63	6.503815	1658690	PA14_19210	1658658	1659200	-	0
refseq|NC_008463.1|chromosome	peak656	458.04	6.490684999999999	3469189	PA14_38920	3468988	3469164	-	26
refseq|NC_008463.1|chromosome	peak981	455.11	6.469855000000001	5156442	PA14_57940	5156461	5157954	+	18
refseq|NC_008463.1|chromosome	peak813	453.86	6.45769	4338804	PA14_48800	4338173	4338790	-	15
refseq|NC_008463.1|chromosome	peak1072	453.56	6.218565	5401023	PA14_60580	5399180	5401036	+	0
refseq|NC_008463.1|chromosome	peak193	448.05	6.407159999999999	856516	PA14_09970	856435	858843	-	0
refseq|NC_008463.1|chromosome	peak1052	447.75	6.37964	5347808	PA14_60060	5347532	5347834	+	0
refseq|NC_008463.1|chromosome	peak1060	446.23	6.394794999999999	5359394	PA14_60190	5359875	5362439	-	480
refseq|NC_008463.1|chromosome	peak725	445.32	6.392695	3832214	PA14_43070	3831886	3832404	+	0
refseq|NC_008463.1|chromosome	peak394	440.65	6.35321	1968814	PA14_22630	1968479	1968796	-	19
refseq|NC_008463.1|chromosome	peak859	438.77	6.34013	4580619	PA14_51520	4580547	4580960	-	0
refseq|NC_008463.1|chromosome	peak1143	438.47	6.34004	5784781	PA14_64900	5783356	5784480	-	302
refseq|NC_008463.1|chromosome	peak1146	435.34	6.31213	5793634	PA14_65010	5793755	5794342	+	120
refseq|NC_008463.1|chromosome	peak841	428.43	6.2571200000000005	4488415	PA14_50530	4488332	4489255	+	0
refseq|NC_008463.1|chromosome	peak805	426.91	5.95446	4278940	PA14_48060	4277525	4278964	-	0
refseq|NC_008463.1|chromosome	peak138	425.9	5.62515	642753	PA14_07480	640581	642266	-	488
refseq|NC_008463.1|chromosome	peak1237	425.13	6.229125	6273346	PA14_70350	6273236	6273700	+	0
