## Supplementary Dataset 1 for "Determination of the Two-Component Systems regulatory network reveals core and accessory regulations across *Pseudomonas aeruginosa* lineages": CS16_PA2376_ALLpeaks_PAO1.tab

chrom	peakID	log(qvalue)	fold_enrichment	summit_position	closest_gene	gene_start	gene_end	strand	distance_to_closest_gene
refseq|NC_002516.2|chromosome	peak86	511.36	9.89962	530110	PA0470	530029	532437	-	0
refseq|NC_002516.2|chromosome	peak840	501.55	9.532705	5272729	PA4694	5272455	5273471	-	0
refseq|NC_002516.2|chromosome	peak339	478.53	9.17555	2015876	PA1856	2015139	2016581	-	0
refseq|NC_002516.2|chromosome	peak283	396.85	8.523455	1695590	PA1557	1694852	1696279	-	0
refseq|NC_002516.2|chromosome	peak26	373.98	7.336785	185381	PA0162	184594	185928	+	0
refseq|NC_002516.2|chromosome	peak109	363.38	7.524255	655473	PA0595	653753	656527	-	0
refseq|NC_002516.2|chromosome	peak139	343.29	2.935335	792534	PA0724	791370	792632	+	0
refseq|NC_002516.2|chromosome	peak392	329.18	7.471450000000001	2424473	PA2206	2424482	2425429	-	8
refseq|NC_002516.2|chromosome	peak95	324.58	7.41415	591360	PA0532	590896	591402	-	0
refseq|NC_002516.2|chromosome	peak140	323.65	7.312464999999999	804823	PA0737	804656	805111	+	0
refseq|NC_002516.2|chromosome	peak553	310.91	7.435004999999999	3459602	PA3082	3457969	3459933	-	0
refseq|NC_002516.2|chromosome	peak618	301.21	7.149835	3799664	PA3393	3798916	3800202	+	0
refseq|NC_002516.2|chromosome	peak461	295.55	6.5353650000000005	2864780	PA2536	2864170	2865105	-	0
refseq|NC_002516.2|chromosome	peak726	287.58	6.72326	4623480	PA4133	4622812	4624239	+	0
refseq|NC_002516.2|chromosome	peak281	278.23	6.256385	1692085	PA1554	1691327	1692754	-	0
refseq|NC_002516.2|chromosome	peak780	269.66	6.947145	4978961	PA4445	4978959	4979717	-	0
refseq|NC_002516.2|chromosome	peak780	269.66	6.947145	4978961	PA4444	4977869	4978972	+	0
refseq|NC_002516.2|chromosome	peak111	262.87	6.756265000000001	680055	PA0620	678821	680896	+	0
refseq|NC_002516.2|chromosome	peak455	259.37	6.5276	2780677	PA2463	2778917	2780614	-	64
refseq|NC_002516.2|chromosome	peak397	245.14	5.56349	2444455	PA2221	2443161	2444366	+	90
refseq|NC_002516.2|chromosome	peak213	244.85	6.410095	1225032	PA1132	1224641	1225330	+	0
refseq|NC_002516.2|chromosome	peak751	244.76	6.16591	4771138	PA4266	4769035	4771155	-	0
refseq|NC_002516.2|chromosome	peak530	241.37	6.3289	3328442	PA2971	3328399	3328935	-	0
refseq|NC_002516.2|chromosome	peak548	240.37	6.4745	3431615	PA3064	3431045	3433891	-	0
refseq|NC_002516.2|chromosome	peak527	238.95	6.46871	3266806	PA2911	3265848	3268004	+	0
refseq|NC_002516.2|chromosome	peak867	236.91	6.29045	5493727	PA4897	5491346	5494315	+	0
refseq|NC_002516.2|chromosome	peak6	235.09	6.055125	56769	PA0042	56546	56941	+	0
refseq|NC_002516.2|chromosome	peak57	226.64	5.70578	342126	PA0302	341111	342265	+	0
refseq|NC_002516.2|chromosome	peak764	226.24	5.56313	4830854	PA4306	4830964	4831182	+	109
refseq|NC_002516.2|chromosome	peak952	225.18	5.453595	6074583	PA5396	6074230	6075207	+	0
refseq|NC_002516.2|chromosome	peak824	224.83	6.142345000000001	5203417	PA4634	5202628	5203242	-	176
refseq|NC_002516.2|chromosome	peak204	223.34	6.00903	1161495	PA1073	1160672	1161595	-	0
refseq|NC_002516.2|chromosome	peak660	219.78	5.40225	4169243	PA3724	4168987	4170483	-	0
refseq|NC_002516.2|chromosome	peak508	217.31	6.194205	3110746	PA2749	3110901	3111614	+	154
refseq|NC_002516.2|chromosome	peak369	216.39	6.11367	2252975	PA2057	2251275	2253815	+	0
refseq|NC_002516.2|chromosome	peak54	213.96	5.870635	327984	PA0291	327284	328666	+	0
refseq|NC_002516.2|chromosome	peak341	212.81	5.78953	2043774	PA1874	2036441	2043847	+	0
refseq|NC_002516.2|chromosome	peak307	210.25	6.000465	1906578	PA1763	1905797	1906822	+	0
refseq|NC_002516.2|chromosome	peak900	207.35	4.07555	5726664	PA5088	5726357	5727238	-	0
refseq|NC_002516.2|chromosome	peak501	205.75	5.1161	3095478	PA2734	3094757	3096052	-	0
refseq|NC_002516.2|chromosome	peak511	202.39	5.38378	3120763	PA2760	3120073	3121350	+	0
refseq|NC_002516.2|chromosome	peak433	197.34	5.640135	2655786	PA2398	2655187	2657634	+	0
refseq|NC_002516.2|chromosome	peak420	197.15	5.776535	2545021	PA2306	2545042	2545659	-	20
refseq|NC_002516.2|chromosome	peak654	196.69	5.7821750000000005	4101950	PA3660	4100104	4101849	-	102
refseq|NC_002516.2|chromosome	peak128	193.87	4.866425	726975	PA0668.4	724103	726993	+	0
refseq|NC_002516.2|chromosome	peak771	191.51	5.674765000000001	4939305	PA4407	4939300	4940484	-	0
refseq|NC_002516.2|chromosome	peak609	190.23	5.59036	3713141	PA3311	3712560	3714911	+	0
refseq|NC_002516.2|chromosome	peak195	189.29	5.42667	1070940	PA0989	1070294	1070854	-	87
refseq|NC_002516.2|chromosome	peak368	188.57	5.64542	2248730	PA2055	2248167	2249582	-	0
refseq|NC_002516.2|chromosome	peak78	188.48	5.492604999999999	487103	PA0434	484964	487156	+	0
refseq|NC_002516.2|chromosome	peak741	186.64	5.397869999999999	4758900	PA4245	4758891	4759067	-	0
refseq|NC_002516.2|chromosome	peak689	183.41	5.27769	4344134	PA3877	4343540	4344835	-	0
refseq|NC_002516.2|chromosome	peak949	182.85	4.90175	6043487	PA5369.5	6043208	6044743	-	0
refseq|NC_002516.2|chromosome	peak757	181.28	4.57059	4788859	PA4280.2	4788836	4791724	-	0
refseq|NC_002516.2|chromosome	peak694	179.96	5.5238	4394863	PA3922	4394694	4396061	-	0
refseq|NC_002516.2|chromosome	peak721	178.86	5.42674	4610522	PA4122	4610237	4611016	+	0
refseq|NC_002516.2|chromosome	peak394	173.06	5.12765	2439454	PA2218	2439150	2440253	-	0
refseq|NC_002516.2|chromosome	peak946	172.21	4.372254999999999	6039867	PA5369.2	6039846	6042736	-	0
refseq|NC_002516.2|chromosome	peak576	171.69	4.430125	3541415	PA3157	3540782	3542671	-	0
refseq|NC_002516.2|chromosome	peak319	169.29	4.615119999999999	1944890	PA1795	1944747	1946129	+	0
refseq|NC_002516.2|chromosome	peak837	168.51	4.6844850000000005	5268032	PA4690.5	5267724	5269259	-	0
refseq|NC_002516.2|chromosome	peak768	166.2	5.008735	4881919	PA4353	4881328	4881900	-	20
refseq|NC_002516.2|chromosome	peak888	165.72	5.136525	5632827	PA5013	5631947	5632870	-	0
refseq|NC_002516.2|chromosome	peak562	164.43	4.702814999999999	3526852	PA3141	3524681	3526678	-	175
refseq|NC_002516.2|chromosome	peak760	164.14	4.42426	4792470	PA4280.5	4792196	4793731	-	0
refseq|NC_002516.2|chromosome	peak916	163.73	5.242575	5859370	PA5204	5858158	5859456	-	0
refseq|NC_002516.2|chromosome	peak586	163.62	5.24891	3605141	PA3216	3605150	3605467	+	8
refseq|NC_002516.2|chromosome	peak125	163.61	4.559285	723331	PA0668.1	722096	723631	+	0
refseq|NC_002516.2|chromosome	peak149	162.59	5.20003	838455	PA0769	838351	838728	+	0
refseq|NC_002516.2|chromosome	peak68	162.51	5.297635	409743	PA0366	409504	410934	-	0
refseq|NC_002516.2|chromosome	peak335	162.01	4.692745	1996841	PA1838	1995148	1996806	-	36
refseq|NC_002516.2|chromosome	peak680	161.89	5.16258	4315184	PA3855	4314788	4315489	-	0
refseq|NC_002516.2|chromosome	peak986	158.91	4.666495	6256195	PA5563	6255854	6256642	-	0
refseq|NC_002516.2|chromosome	peak834	156.88	4.171125	5264386	PA4690.2	5264362	5267252	-	0
refseq|NC_002516.2|chromosome	peak385	154.22	5.113965	2344441	PA2130	2343862	2346480	+	0
refseq|NC_002516.2|chromosome	peak422	153.54	5.04233	2557320	PA2319	2556948	2557964	+	0
refseq|NC_002516.2|chromosome	peak705	152.73	4.838235	4473982	PA3993	4473623	4474639	+	0
refseq|NC_002516.2|chromosome	peak960	152.1	4.96565	6118633	PA5436	6118332	6119747	-	0
refseq|NC_002516.2|chromosome	peak889	150.99	5.02938	5638201	PA5015	5636156	5638804	+	0
refseq|NC_002516.2|chromosome	peak497	150.18	4.443015	3089807	PA2730	3088660	3089613	-	195
refseq|NC_002516.2|chromosome	peak752	149.94	4.463265	4772018	PA4268	4771756	4772127	-	0
refseq|NC_002516.2|chromosome	peak198	149.17	5.000735000000001	1083156	PA1000	1082949	1083854	+	0
refseq|NC_002516.2|chromosome	peak812	146.08	4.9663	5111583	PA4562	5110841	5112379	-	0
refseq|NC_002516.2|chromosome	peak262	146.07	4.631805	1557938	PA1429	1555012	1557720	+	219
refseq|NC_002516.2|chromosome	peak184	144.86	4.8310200000000005	1054562	PA0970	1054566	1055006	+	3
refseq|NC_002516.2|chromosome	peak156	142.25	4.66543	896515	PA0820	896416	897228	+	0
refseq|NC_002516.2|chromosome	peak79	141.12	4.95249	488879	PA0436	488730	489350	+	0
refseq|NC_002516.2|chromosome	peak825	140.31	4.83833	5218183	PA4652	5217569	5219941	+	0
refseq|NC_002516.2|chromosome	peak165	140.16	4.83024	974342	PA0890	973770	974468	+	0
refseq|NC_002516.2|chromosome	peak875	140.03	4.957735	5542835	PA4938	5542073	5543365	-	0
refseq|NC_002516.2|chromosome	peak406	139.68	4.492945	2479698	PA2252	2479299	2480744	+	0
refseq|NC_002516.2|chromosome	peak684	139.26	3.99502	4329904	PA3866	4327697	4329991	-	0
refseq|NC_002516.2|chromosome	peak229	136.1	4.8876100000000005	1402035	PA1290	1401412	1402005	-	31
refseq|NC_002516.2|chromosome	peak581	135.98	4.73233	3555930	PA3167	3555254	3556339	-	0
refseq|NC_002516.2|chromosome	peak928	135.96	4.690475	5935662	PA5270	5935064	5935945	+	0
refseq|NC_002516.2|chromosome	peak732	135.89	4.6289	4666171	PA4168	4663854	4666262	+	0
refseq|NC_002516.2|chromosome	peak430	135.79	4.741825	2639232	PA2386	2638928	2640259	-	0
refseq|NC_002516.2|chromosome	peak648	133.45	4.67256	4064246	PA3629	4063875	4064987	-	0
refseq|NC_002516.2|chromosome	peak567	132.34	4.261324999999999	3531476	PA3147	3530467	3531708	-	0
refseq|NC_002516.2|chromosome	peak777	132.17	4.376895	4965726	PA4433	4965516	4965944	-	0
refseq|NC_002516.2|chromosome	peak380	130.63	4.189485	2314861	PA2103	2314512	2315690	+	0
refseq|NC_002516.2|chromosome	peak177	129.9	4.2498450000000005	1030690	PA0941	1030423	1030656	-	35
refseq|NC_002516.2|chromosome	peak797	129.81	4.1714850000000006	5053802	PA4514	5053616	5055877	-	0
refseq|NC_002516.2|chromosome	peak830	128.76	4.62363	5244182	PA4675	5243178	5245406	+	0
refseq|NC_002516.2|chromosome	peak329	127.22	4.52838	1975812	PA1818	1974821	1977076	+	0
refseq|NC_002516.2|chromosome	peak334	125.73	4.659975	1987889	PA1829	1987781	1988851	-	0
refseq|NC_002516.2|chromosome	peak272	125.23	4.630789999999999	1644395	PA1512	1644207	1644725	-	0
refseq|NC_002516.2|chromosome	peak514	122.9	4.30569	3150522	PA2793	3149400	3150434	-	89
refseq|NC_002516.2|chromosome	peak44	122.84	3.823405	291210	PA0260	291154	293304	-	0
refseq|NC_002516.2|chromosome	peak210	121.64	4.042505	1192392	PA1100	1192053	1192382	+	11
refseq|NC_002516.2|chromosome	peak183	121.42	4.570795	1053220	PA0967	1052289	1053347	+	0
refseq|NC_002516.2|chromosome	peak526	120.13	4.459905	3222101	PA2869	3221652	3222140	+	0
refseq|NC_002516.2|chromosome	peak483	119.48	4.4979	2997527	PA2649	2996265	2997725	+	0
refseq|NC_002516.2|chromosome	peak915	119.32	4.4319500000000005	5857408	PA5203	5856532	5858115	+	0
refseq|NC_002516.2|chromosome	peak69	118.3	4.528865	426157	PA0383	425504	426850	+	0
refseq|NC_002516.2|chromosome	peak234	118.1	4.219315	1429648	PA1318	1429082	1431058	+	0
refseq|NC_002516.2|chromosome	peak702	118.02	4.45342	4467492	PA3987	4466925	4469546	+	0
refseq|NC_002516.2|chromosome	peak381	117.84	4.10802	2315561	PA2103	2314512	2315690	+	0
refseq|NC_002516.2|chromosome	peak603	116.95	4.22495	3673107	PA3280	3673008	3674324	-	0
refseq|NC_002516.2|chromosome	peak221	116.69	4.322075	1269184	PA1169	1267680	1269737	+	0
refseq|NC_002516.2|chromosome	peak415	114.8	4.26572	2521398	PA2291	2521258	2522616	-	0
refseq|NC_002516.2|chromosome	peak47	114.73	4.512725	297229	PA0263	297043	297561	-	0
refseq|NC_002516.2|chromosome	peak627	114.69	4.36887	3882943	PA3469	3882441	3882983	+	0
refseq|NC_002516.2|chromosome	peak190	114.01	4.05088	1061950	PA0978	1061207	1062034	-	0
refseq|NC_002516.2|chromosome	peak192	113.87	3.69918	1064097	PA0982	1064555	1065103	-	457
refseq|NC_002516.2|chromosome	peak592	113.75	4.222085	3627195	PA3239	3626566	3627369	+	0
refseq|NC_002516.2|chromosome	peak185	113.1	4.2885100000000005	1056470	PA0972	1056049	1057347	+	0
refseq|NC_002516.2|chromosome	peak124	112.98	3.70203	722310	PA0668.1	722096	723631	+	0
refseq|NC_002516.2|chromosome	peak315	112.89	4.1649	1921585	PA1777	1921174	1922226	+	0
refseq|NC_002516.2|chromosome	peak927	112.86	4.453655	5933064	PA5267	5932877	5933395	-	0
refseq|NC_002516.2|chromosome	peak560	112.84	4.28006	3517675	PA3135	3516938	3517858	-	0
refseq|NC_002516.2|chromosome	peak317	112.63	4.392805	1932460	PA1784	1932129	1932824	-	0
refseq|NC_002516.2|chromosome	peak555	112.27	4.4308	3483498	PA3103	3481914	3483422	-	77
refseq|NC_002516.2|chromosome	peak961	111.88	4.156805	6122087	PA5438	6121172	6122053	-	35
refseq|NC_002516.2|chromosome	peak490	110.88	4.246865000000001	3044409	PA2690	3043750	3044766	-	0
refseq|NC_002516.2|chromosome	peak167	110.31	4.177055	987228	PA0903	986818	989442	+	0
refseq|NC_002516.2|chromosome	peak159	110.07	4.33937	920980	PA0844	919258	921450	-	0
refseq|NC_002516.2|chromosome	peak504	109.82	3.974755000000001	3104008	PA2741	3103643	3103999	-	10
refseq|NC_002516.2|chromosome	peak357	107.27	4.20223	2165023	PA1979	2165213	2165863	+	189
refseq|NC_002516.2|chromosome	peak388	107.11	4.327095	2368600	PA2152	2368111	2371413	+	0
refseq|NC_002516.2|chromosome	peak2	107.04	3.91952	5774	PA0004	4275	6695	+	0
refseq|NC_002516.2|chromosome	peak82	106.8	4.143855	500750	PA0445	500104	501120	-	0
refseq|NC_002516.2|chromosome	peak106	106.2	3.963345	647687	PA0588	646730	648652	-	0
refseq|NC_002516.2|chromosome	peak349	106.1	4.28265	2121083	PA1939	2120225	2122222	-	0
refseq|NC_002516.2|chromosome	peak622	104.8	4.069134999999999	3831717	PA3422	3830898	3832655	-	0
refseq|NC_002516.2|chromosome	peak266	104.51	4.04097	1618929	PA1491	1618612	1619847	+	0
refseq|NC_002516.2|chromosome	peak88	103.69	4.04237	539190	PA0478	539231	539707	+	40
refseq|NC_002516.2|chromosome	peak32	103.32	4.246945	221449	PA0192	219172	221544	+	0
refseq|NC_002516.2|chromosome	peak970	102.82	4.187329999999999	6153906	PA5464	6152718	6154676	+	0
refseq|NC_002516.2|chromosome	peak761	102.8	3.65648	4793506	PA4280.5	4792196	4793731	-	0
refseq|NC_002516.2|chromosome	peak958	102.09	3.740975	6109175	PA5429	6109260	6110684	+	84
refseq|NC_002516.2|chromosome	peak556	101.88	4.057915	3489646	PA3108	3488409	3489914	-	0
refseq|NC_002516.2|chromosome	peak838	101.69	3.57006	5269054	PA4690.5	5267724	5269259	-	0
refseq|NC_002516.2|chromosome	peak383	101.46	3.79847	2317200	PA2105	2316708	2317403	+	0
refseq|NC_002516.2|chromosome	peak728	101.12	4.20177	4627336	PA4137	4626662	4627918	+	0
refseq|NC_002516.2|chromosome	peak913	100.88	4.102235	5837785	PA5185	5837449	5837892	-	0
refseq|NC_002516.2|chromosome	peak459	100.87	3.934125	2823110	PA2505	2822574	2823920	-	0
refseq|NC_002516.2|chromosome	peak965	100.8	3.7005	6135641	PA5446	6135709	6135912	+	67
refseq|NC_002516.2|chromosome	peak414	100.15	4.095205	2517653	PA2289	2516429	2518561	-	0
refseq|NC_002516.2|chromosome	peak123	98.9	3.90062	719412	PA0667	718729	720072	-	0
refseq|NC_002516.2|chromosome	peak739	98.81	3.862295	4756766	PA4241	4756492	4756848	-	0
refseq|NC_002516.2|chromosome	peak157	98.34	4.140075	901738	PA0826.2	901520	901872	-	0
refseq|NC_002516.2|chromosome	peak624	98.32	3.927645	3842950	PA3434	3842274	3843290	-	0
refseq|NC_002516.2|chromosome	peak400	97.93	3.271125	2448737	PA2227	2448568	2449545	-	0
refseq|NC_002516.2|chromosome	peak619	97.61	4.04811	3806666	PA3401	3806070	3807242	-	0
refseq|NC_002516.2|chromosome	peak5	97.25	3.46945	54611	PA0041a	54121	54822	+	0
refseq|NC_002516.2|chromosome	peak804	95.24	4.076445	5078970	PA4538	5077770	5079077	+	0
refseq|NC_002516.2|chromosome	peak878	94.99	3.6852	5548935	PA4945	5548751	5549722	-	0
refseq|NC_002516.2|chromosome	peak215	94.94	3.03343	1243640	PA1150	1243594	1245663	+	0
refseq|NC_002516.2|chromosome	peak763	94.92	4.071350000000001	4819851	PA4294	4819358	4819864	-	0
refseq|NC_002516.2|chromosome	peak858	94.77	3.93313	5432355	PA4839	5431381	5433291	-	0
refseq|NC_002516.2|chromosome	peak747	94.35	3.480085	4765445	PA4260	4764880	4765701	-	0
refseq|NC_002516.2|chromosome	peak273	94.16	4.03707	1645745	PA1513	1645211	1646488	-	0
refseq|NC_002516.2|chromosome	peak389	93.17	3.97119	2380555	PA2160	2379310	2381460	-	0
refseq|NC_002516.2|chromosome	peak524	93.15	3.946335	3207945	PA2854	3207290	3208261	-	0
refseq|NC_002516.2|chromosome	peak440	93.13	3.97043	2699036	PA2416	2698526	2700163	+	0
refseq|NC_002516.2|chromosome	peak571	92.98	3.357905	3533876	PA3149	3532812	3533933	-	0
refseq|NC_002516.2|chromosome	peak243	92.48	3.55042	1485578	PA1370	1483898	1485763	+	0
refseq|NC_002516.2|chromosome	peak563	92.28	3.70187	3527237	PA3142	3527429	3527734	-	191
refseq|NC_002516.2|chromosome	peak460	91.13	3.943015	2830119	PA2512	2829440	2830834	+	0
refseq|NC_002516.2|chromosome	peak955	90.5	3.794355	6082219	PA5401	6081392	6082165	+	55
refseq|NC_002516.2|chromosome	peak682	90.4	4.015835	4326063	PA3865	4325604	4326395	-	0
refseq|NC_002516.2|chromosome	peak328	89.56	3.94479	1972110	PA1813	1971317	1972093	-	18
refseq|NC_002516.2|chromosome	peak645	89.49	3.9207	4026121	PA3592	4025586	4026773	-	0
refseq|NC_002516.2|chromosome	peak336	89.2	3.81199	2006682	PA1846	2005254	2007542	+	0
refseq|NC_002516.2|chromosome	peak22	89.09	3.88191	139518	PA0119	138818	140167	+	0
refseq|NC_002516.2|chromosome	peak784	88.53	3.905415000000001	4992852	PA4462	4992870	4994363	+	17
refseq|NC_002516.2|chromosome	peak456	88.27	3.927575	2810987	PA2494	2810009	2813197	+	0
refseq|NC_002516.2|chromosome	peak796	88.17	3.90348	5043659	PA4504	5043090	5044001	+	0
refseq|NC_002516.2|chromosome	peak344	87.16	3.4726799999999995	2068282	PA1897	2067961	2068728	-	0
refseq|NC_002516.2|chromosome	peak523	86.91	3.757475	3204834	PA2851	3204514	3205080	-	0
refseq|NC_002516.2|chromosome	peak289	86.81	3.93321	1724248	PA1585	1724244	1727075	+	0
refseq|NC_002516.2|chromosome	peak854	86.74	3.898925	5383459	PA4797	5382796	5383812	-	0
refseq|NC_002516.2|chromosome	peak709	86.39	3.77868	4494480	PA4015	4494481	4494936	+	0
refseq|NC_002516.2|chromosome	peak35	86.15	3.88557	254622	PA0224	253854	254636	-	0
refseq|NC_002516.2|chromosome	peak861	86.08	3.7892	5452493	PA4856	5452150	5454978	+	0
refseq|NC_002516.2|chromosome	peak276	85.69	3.832285	1673702	PA1535	1673204	1674352	+	0
refseq|NC_002516.2|chromosome	peak801	85.49	3.610715	5069257	PA4525	5069082	5069531	-	0
refseq|NC_002516.2|chromosome	peak652	85.21	3.935525	4086539	PA3648	4085062	4087455	-	0
refseq|NC_002516.2|chromosome	peak874	84.55	3.722945	5541562	PA4937.1	5541614	5541700	+	51
refseq|NC_002516.2|chromosome	peak537	83.22	3.818775	3360076	PA3001	3359269	3360654	-	0
refseq|NC_002516.2|chromosome	peak306	83.1	3.797845	1905217	PA1762	1904995	1905756	+	0
refseq|NC_002516.2|chromosome	peak331	82.71	3.81857	1980069	PA1821	1980165	1980977	+	95
refseq|NC_002516.2|chromosome	peak416	82.56	3.78132	2525171	PA2295	2525049	2525846	-	0
refseq|NC_002516.2|chromosome	peak518	82.08	3.71195	3157614	PA2800	3156860	3157564	-	51
refseq|NC_002516.2|chromosome	peak112	81.37	3.84711	686321	PA0626	685846	686718	+	0
refseq|NC_002516.2|chromosome	peak649	81.22	3.621255	4084540	PA3647	4084505	4085011	-	0
refseq|NC_002516.2|chromosome	peak908	81.2	3.743175	5810198	PA5161	5810281	5811339	+	82
refseq|NC_002516.2|chromosome	peak291	81.05	3.76399	1726741	PA1585	1724244	1727075	+	0
refseq|NC_002516.2|chromosome	peak92	80.45	3.742485	580315	PA0520	580316	581098	+	0
refseq|NC_002516.2|chromosome	peak390	79.76	3.687275	2400138	PA2178	2399672	2400280	-	0
refseq|NC_002516.2|chromosome	peak4	79.73	3.5472900000000003	8437	PA0006	7803	8339	-	99
refseq|NC_002516.2|chromosome	peak174	79.27	3.670965	1023004	PA0933	1021616	1022968	+	37
refseq|NC_002516.2|chromosome	peak472	78.92	3.5438	2934392	PA2591	2933582	2934388	-	5
refseq|NC_002516.2|chromosome	peak33	78.47	3.77399	224007	PA0195	224101	225219	+	93
refseq|NC_002516.2|chromosome	peak935	78.36	3.676385	5979491	PA5310	5979194	5980783	+	0
refseq|NC_002516.2|chromosome	peak898	77.7	3.696615	5708952	PA5072	5708955	5710898	+	2
refseq|NC_002516.2|chromosome	peak486	77.44	3.72511	3016879	PA2668	3016675	3016970	-	0
refseq|NC_002516.2|chromosome	peak976	77.16	3.67191	6191054	PA5497	6188872	6191076	-	0
refseq|NC_002516.2|chromosome	peak611	76.77	3.72758	3730409	PA3327	3730557	3737615	+	147
refseq|NC_002516.2|chromosome	peak679	75.8	3.628525	4302298	PA3840	4302041	4303051	+	0
refseq|NC_002516.2|chromosome	peak791	74.16	3.62841	5036877	PA4499	5036245	5036808	+	70
refseq|NC_002516.2|chromosome	peak545	73.68	3.60872	3414268	PA3049	3414401	3414613	+	132
refseq|NC_002516.2|chromosome	peak493	73.48	3.5980100000000004	3065684	PA2711	3064785	3065876	+	0
refseq|NC_002516.2|chromosome	peak96	72.26	3.61755	597575	PA0538	596970	597479	-	97
refseq|NC_002516.2|chromosome	peak37	71.78	3.5611	273016	PA0241	271904	273229	-	0
refseq|NC_002516.2|chromosome	peak715	71.45	3.55917	4548855	PA4071	4548932	4549510	-	76
refseq|NC_002516.2|chromosome	peak366	70.9	3.54581	2242579	PA2049	2242170	2244164	-	0
refseq|NC_002516.2|chromosome	peak595	70.65	3.5476	3641327	PA3255	3641233	3641811	+	0
refseq|NC_002516.2|chromosome	peak807	70.46	3.55338	5093439	PA4546	5093378	5094970	+	0
refseq|NC_002516.2|chromosome	peak931	69.83	3.54566	5957824	PA5292	5957208	5958257	-	0
refseq|NC_002516.2|chromosome	peak561	69.54	3.54442	3522274	PA3138	3520548	3522560	-	0
refseq|NC_002516.2|chromosome	peak27	68.89	3.50697	187776	PA0164	186832	188448	+	0
