## Supplementary Dataset 1 for "Determination of the Two-Component Systems regulatory network reveals core and accessory regulations across *Pseudomonas aeruginosa* lineages": CS17_PA2479-IHMA87_02671_ALLpeaks_IHMA.tab

chrom	peakID	log(qvalue)	fold_enrichment	summit_position	closest_gene	gene_start	gene_end	strand	distance_to_closest_gene
IHMA87_1	peak41	3034.95	27.521165	853872	IHMA87_00800	853135	853794	-	79
IHMA87_1	peak187	2747.58	22.99615	5466999	IHMA87_05138	5466386	5466691	-	309
IHMA87_1	peak15	2316.27	22.755735	245406	IHMA87_00216	245510	246361	+	103
IHMA87_1	peak59	2198.77	21.950545	1546806	IHMA87_01426	1547110	1547889	-	303
IHMA87_1	peak19	2153.14	21.636115	332730	IHMA87_00299	331789	332721	+	10
IHMA87_1	peak101	2150.5	21.615365	2814869	IHMA87_02672	2814933	2816702	+	63
IHMA87_1	peak178	2028.78	19.248055	5271988	IHMA87_04958	5271977	5272228	+	0
IHMA87_1	peak116	1847.44	19.4753	3136383	IHMA87_02910	3134883	3136250	-	134
IHMA87_2	peak222	1811.22	19.216995	49117	IHMA87_06166	47750	48832	-	286
IHMA87_1	peak100	1795.82	19.106745	2788786	IHMA87_02645	2788411	2788629	-	158
IHMA87_1	peak167	1748.54	18.762705	5074936	IHMA87_04755	5074966	5076003	+	29
IHMA87_1	peak137	1555.18	17.338095	4097245	IHMA87_03822	4097272	4097553	-	26
IHMA87_1	peak88	1513.05	17.023985000000003	2461470	IHMA87_02346	2461477	2461833	+	6
IHMA87_1	peak204	1396.65	15.987000000000002	6198010	IHMA87_05811	6196423	6197796	-	215
IHMA87_1	peak92	1392.85	16.10847	2536541	IHMA87_02421	2534662	2537208	+	0
IHMA87_1	peak112	1381.23	16.02011	3108528	IHMA87_02880	3107612	3108538	-	0
IHMA87_1	peak138	1323.16	15.571645	4262993	IHMA87_03984	4261417	4262856	-	138
IHMA87_1	peak28	1262.34	15.09499	602076	IHMA87_00557	601457	603193	-	0
IHMA87_1	peak32	1171.49	14.379215	689429	IHMA87_00645	688908	690438	+	0
IHMA87_1	peak209	1156.45	14.259645	6292057	IHMA87_05900	6291050	6292580	-	0
IHMA87_1	peak161	1135.07	14.085910000000002	4886651	IHMA87_04581	4885644	4887174	-	0
IHMA87_1	peak190	1116.73	13.93768	5495723	IHMA87_05162	5494716	5496246	-	0
IHMA87_1	peak143	1037.75	13.290875	4354064	IHMA87_04067	4352092	4354080	-	0
IHMA87_1	peak97	1025.28	13.187525	2700179	IHMA87_02564	2699487	2700185	+	0
IHMA87_1	peak103	1014.66	13.1054	2847792	IHMA87_02690	2846663	2847382	+	411
IHMA87_1	peak205	989.11	12.235005	6199439	IHMA87_05812	6198286	6200250	-	0
IHMA87_1	peak206	974.01	12.76196	6200749	IHMA87_05813	6200250	6202346	-	0
IHMA87_1	peak181	963.42	12.67844	5295208	IHMA87_04984	5294615	5294833	-	376
IHMA87_1	peak91	910.69	12.230525	2500856	IHMA87_02382	2499905	2500819	-	38
IHMA87_1	peak67	910.15	12.226475	1924511	IHMA87_01792	1924059	1925177	+	0
IHMA87_1	peak68	891.71	12.067765	1925324	IHMA87_01792	1924059	1925177	+	148
IHMA87_1	peak193	838.38	11.60707	5614855	IHMA87_05286	5614901	5615200	-	45
IHMA87_1	peak3	796.48	11.244685	58570	IHMA87_00045	59228	62380	+	657
IHMA87_1	peak168	759.78	10.916265	5145548	IHMA87_04821	5144912	5145475	+	74
IHMA87_1	peak53	757.21	10.8937	1208003	IHMA87_01117	1207970	1208185	-	0
IHMA87_1	peak131	754.15	10.86403	3595105	IHMA87_03326	3594966	3597362	-	0
IHMA87_1	peak195	746.8	10.80268	5732808	IHMA87_05403	5733103	5734032	+	294
IHMA87_1	peak62	727.7	10.62694	1853925	IHMA87_01721	1853989	1854630	+	63
IHMA87_1	peak25	702.86	10.4057	595216	IHMA87_00553	594772	595413	+	0
IHMA87_1	peak148	701.56	10.39547	4507762	IHMA87_04223	4506364	4507422	-	341
IHMA87_1	peak132	675.15	9.420925	3608899	IHMA87_03340	3607966	3610023	-	0
IHMA87_1	peak122	670.25	10.10753	3412169	IHMA87_03166	3411651	3412379	+	0
IHMA87_1	peak51	665.14	9.09189	1189387	IHMA87_01106	1188459	1189352	-	36
IHMA87_1	peak20	639.58	9.82316	564032	IHMA87_00523	564095	565399	+	62
IHMA87_1	peak192	638.19	9.807835	5613078	IHMA87_05283	5613349	5613603	-	270
IHMA87_1	peak40	610.47	9.5474	836752	IHMA87_00784	835413	836669	-	84
IHMA87_1	peak215	593.34	9.38409	6491200	IHMA87_06082	6489969	6491162	-	39
IHMA87_1	peak179	592.86	9.37745	5274066	IHMA87_04959	5272756	5274069	-	0
IHMA87_1	peak151	554.59	9.012985	4542623	IHMA87_04249	4541717	4542100	-	524
IHMA87_1	peak141	530.8	8.781324999999999	4349482	IHMA87_04063	4348219	4349253	+	230
IHMA87_1	peak60	525.1	8.72551	1551286	IHMA87_01430	1550646	1550903	-	384
IHMA87_1	peak16	506.8	8.54538	299704	IHMA87_00267	298534	299505	+	200
IHMA87_1	peak107	485.87	8.33493	2903412	IHMA87_02725	2902561	2903343	-	70
IHMA87_1	peak124	456.09	8.034955	3413254	IHMA87_03167	3412376	3413281	+	0
IHMA87_1	peak145	425.57	7.72006	4378623	IHMA87_04092	4378667	4378858	+	43
IHMA87_1	peak38	422.91	7.695745	767437	IHMA87_00725	766191	767198	-	240
IHMA87_1	peak117	391.61	7.361075	3350504	IHMA87_03108	3349642	3350445	-	60
IHMA87_1	peak114	386.8	7.311165000000001	3125483	IHMA87_02902	3125518	3126447	+	34
IHMA87_1	peak165	381.61	7.25717	5005037	IHMA87_04683	5004078	5005007	-	31
IHMA87_1	peak184	377.76	7.211085	5304844	IHMA87_04994	5304225	5304917	-	0
IHMA87_2	peak225	376.57	7.200355	108068	IHMA87_06226	107114	108043	-	26
IHMA87_1	peak31	376.02	7.197464999999999	688838	IHMA87_00645	688908	690438	+	69
IHMA87_1	peak82	372.22	7.155380000000001	2313185	IHMA87_02165	2313298	2313990	+	112
IHMA87_1	peak110	369.57	7.1244250000000005	3056185	IHMA87_02837	3054954	3055976	-	210
IHMA87_1	peak119	367.05	7.09881	3407558	IHMA87_03161	3406732	3407703	+	0
IHMA87_1	peak162	363.59	7.058540000000001	4887243	IHMA87_04581	4885644	4887174	-	70
IHMA87_1	peak2	359.36	7.011925	57516	IHMA87_00044	52864	56652	+	865
IHMA87_1	peak191	358.92	7.009824999999999	5496311	IHMA87_05162	5494716	5496246	-	66
IHMA87_1	peak210	354.42	6.956589999999999	6292651	IHMA87_05900	6291050	6292580	-	72
IHMA87_2	peak218	333.3	6.729525	2091	IHMA87_06120	1309	2049	-	43
IHMA87_1	peak99	321.72	6.595665	2769457	IHMA87_02629	2769636	2770922	+	178
IHMA87_1	peak78	318.03	6.556155	2185493	IHMA87_02038	2184819	2185400	-	94
IHMA87_1	peak130	313.14	6.50039	3529525	IHMA87_03264	3528451	3529374	+	152
IHMA87_2	peak226	287.84	6.211095	116189	IHMA87_06238	115911	116150	-	40
IHMA87_1	peak199	283.36	6.153605000000001	6001188	IHMA87_05637	6001284	6001754	+	95
IHMA87_1	peak139	280.2	6.11773	4269318	IHMA87_03988	4267797	4269041	-	278
IHMA87_1	peak57	279.03	6.108554999999999	1510427	IHMA87_01396	1509864	1510394	-	34
IHMA87_1	peak76	273.54	6.04273	2068809	IHMA87_01922	2068987	2070531	-	177
IHMA87_1	peak140	258.33	5.86093	4333441	IHMA87_04049	4332959	4333279	-	163
IHMA87_1	peak26	254.89	5.818015	600240	IHMA87_00556	600674	600919	+	433
IHMA87_1	peak66	252.18	5.78521	1921926	IHMA87_01790	1921793	1923028	+	0
IHMA87_1	peak106	250.66	5.76301	2888009	IHMA87_02722	2887347	2887910	-	100
IHMA87_1	peak105	245.97	5.70808	2850810	IHMA87_02691	2848516	2849607	+	1204
IHMA87_1	peak194	243.44	5.679915	5697929	IHMA87_05369	5697316	5697849	+	81
IHMA87_1	peak198	240.88	5.64922	5827303	IHMA87_05484	5826413	5827297	-	7
IHMA87_1	peak135	232.57	5.543895	3893449	IHMA87_03632	3892424	3893260	+	190
IHMA87_1	peak47	230.6	5.475045	1038495	IHMA87_00974	1038917	1039207	+	421
IHMA87_1	peak102	228.47	5.495355	2846299	IHMA87_02690	2846663	2847382	+	363
IHMA87_1	peak134	227.4	5.47921	3714017	IHMA87_03458	3714092	3714280	+	74
IHMA87_1	peak69	225.55	5.45849	1926283	IHMA87_01793	1925708	1926325	+	0
IHMA87_2	peak223	222.66	5.421	80977	IHMA87_06198	81101	81361	-	123
IHMA87_1	peak120	218.83	5.37588	3410094	IHMA87_03165	3410226	3411635	+	131
IHMA87_1	peak56	213.72	5.31041	1480517	IHMA87_01369	1480555	1480818	+	37
IHMA87_1	peak39	212.62	5.296175	803351	IHMA87_00753	801816	803204	-	148
IHMA87_1	peak121	205.39	5.201345	3411158	IHMA87_03165	3410226	3411635	+	0
IHMA87_1	peak49	186.61	4.95786	1120012	IHMA87_01042	1119479	1119988	-	25
IHMA87_1	peak109	181.39	4.88407	3050643	IHMA87_02832	3049886	3050602	-	42
IHMA87_1	peak0	178.69	4.846545	52447	IHMA87_00043	42234	52406	+	42
IHMA87_1	peak22	178.68	4.8484	592719	IHMA87_00551	591906	594149	+	0
IHMA87_2	peak217	175.2	4.80227	482	IHMA87_06119	520	1182	+	37
IHMA87_1	peak17	173.83	4.78481	303814	IHMA87_00271	303832	304467	-	17
IHMA87_1	peak79	171.83	4.7558050000000005	2263123	IHMA87_02117	2262652	2263080	-	44
IHMA87_1	peak125	168.39	4.710990000000001	3431134	IHMA87_03182	3430767	3431009	-	126
IHMA87_1	peak154	161.76	4.6159	4545564	IHMA87_04252	4545627	4546292	+	62
IHMA87_1	peak71	158.03	4.566405	1941677	IHMA87_01810	1941698	1942240	+	20
IHMA87_1	peak211	158.02	4.563335	6329980	IHMA87_05932	6329147	6329920	+	61
IHMA87_1	peak123	156.61	4.51567	3412633	IHMA87_03167	3412376	3413281	+	0
IHMA87_1	peak72	150.21	4.45146	2000383	IHMA87_01868	2000469	2001566	+	85
IHMA87_1	peak42	143.45	4.356805	906727	IHMA87_00844	905500	906699	-	29
IHMA87_1	peak80	141.75	4.333130000000001	2303341	IHMA87_02156	2303719	2304609	-	377
IHMA87_1	peak150	135.07	4.23534	4534980	IHMA87_04245	4534993	4537218	-	12
IHMA87_1	peak63	134.76	4.231255	1872693	IHMA87_01743	1872104	1872691	-	3
IHMA87_1	peak89	134.53	4.228935	2465289	IHMA87_02348	2462982	2465360	+	0
IHMA87_2	peak220	131.74	4.1838	8475	IHMA87_06125	9502	9951	-	1026
IHMA87_1	peak64	129.74	4.1599	1891936	IHMA87_01763	1891988	1893457	+	51
IHMA87_2	peak230	129.43	4.15452	173845	IHMA87_06308	173987	175789	+	141
IHMA87_1	peak142	124.49	4.079685	4349923	IHMA87_04063	4348219	4349253	+	671
IHMA87_1	peak156	124.2	4.076485	4726322	IHMA87_04433	4726154	4727182	+	0
IHMA87_2	peak228	123.57	4.0631450000000005	150727	IHMA87_06279	150735	152021	+	7
IHMA87_1	peak8	122.37	4.045999999999999	65992	IHMA87_00049	66545	67798	-	552
IHMA87_1	peak200	120.38	3.964865000000001	6158875	IHMA87_05783	6157703	6158725	-	151
IHMA87_1	peak58	117.2	3.96939	1523306	IHMA87_01410	1522254	1523243	-	64
IHMA87_2	peak227	114.96	3.93092	149455	IHMA87_06278	149567	150595	-	111
IHMA87_1	peak5	114.53	3.92783	63784	IHMA87_00046	63029	63721	+	64
IHMA87_1	peak48	111.23	3.878365	1044208	IHMA87_00980	1043296	1044123	-	86
IHMA87_1	peak163	107.7	3.819275	4913713	IHMA87_04596	4913341	4913823	+	0
IHMA87_1	peak95	102.76	3.737415	2614349	IHMA87_02480	2614555	2615070	-	205
IHMA87_1	peak212	101.7	3.72218	6356954	IHMA87_05960	6355988	6356896	-	59
IHMA87_1	peak74	99.9	3.68937	2047825	IHMA87_01900	2046361	2047791	-	35
IHMA87_1	peak87	97.5	3.649995	2460653	IHMA87_02343	2458724	2460646	+	8
IHMA87_1	peak183	96.03	3.6280800000000006	5296425	IHMA87_04985	5295649	5296272	-	154
IHMA87_1	peak37	94.95	3.60881	728733	IHMA87_00701	728258	728647	+	87
IHMA87_1	peak23	94.82	3.609435	593261	IHMA87_00551	591906	594149	+	0
IHMA87_1	peak146	94.8	3.6096	4419152	IHMA87_04130	4418350	4419099	-	54
IHMA87_1	peak96	92.87	3.576835	2699526	IHMA87_02564	2699487	2700185	+	0
IHMA87_1	peak153	92.13	3.5595350000000003	4544275	IHMA87_04250	4543246	4544157	-	119
IHMA87_1	peak70	89.28	3.519425	1932279	IHMA87_01799	1932180	1932255	-	25
IHMA87_1	peak45	87.07	3.477035	1030819	IHMA87_00968	1030773	1032701	+	0
IHMA87_1	peak216	81.81	3.330985	6515997	IHMA87_06108	6515996	6516865	-	0
IHMA87_1	peak7	77.99	3.32018	65555	IHMA87_00048	64723	65424	+	132
IHMA87_1	peak197	74.11	3.2527850000000003	5768611	IHMA87_05437	5768394	5769365	-	0
IHMA87_1	peak4	72.6	3.224815	62610	IHMA87_00045	59228	62380	+	231
IHMA87_1	peak136	70.23	3.142955	4001499	IHMA87_03737	4001477	4002196	-	0
IHMA87_1	peak172	69.74	3.17342	5221357	IHMA87_04899	5221489	5221809	-	131
IHMA87_1	peak93	69.31	3.16298	2541110	IHMA87_02426	2541430	2542659	+	319
IHMA87_1	peak93	69.31	3.16298	2541110	IHMA87_02425	2539245	2540792	+	319
IHMA87_1	peak14	69.0	3.161375	215218	IHMA87_00186	215576	216694	+	357
IHMA87_1	peak61	65.26	3.087575	1552289	IHMA87_01432	1552245	1552577	-	0
IHMA87_1	peak33	64.76	3.07758	690436	IHMA87_00645	688908	690438	+	0
IHMA87_1	peak75	64.04	3.06619	2048735	IHMA87_01902	2048865	2049488	+	129
IHMA87_1	peak128	61.93	3.026695	3507456	IHMA87_03244	3507704	3507853	+	247
IHMA87_1	peak12	61.86	3.026155	188618	IHMA87_00162	188216	188401	+	218
IHMA87_1	peak11	60.15	2.9951550000000005	162632	IHMA87_00140	161658	162584	+	49
IHMA87_1	peak160	58.01	2.94923	4885645	IHMA87_04581	4885644	4887174	-	0
IHMA87_1	peak10	57.54	2.94429	147947	IHMA87_00127	148039	148320	-	91
