## Supplementary Dataset 1 for "Determination of the Two-Component Systems regulatory network reveals core and accessory regulations across *Pseudomonas aeruginosa* lineages": CS17_PA2479-PA14_32580_ALLpeaks_PA14.tab

chrom	peakID	log(qvalue)	fold_enrichment	summit_position	closest_gene	gene_start	gene_end	strand	distance_to_closest_gene
refseq|NC_008463.1|chromosome	peak182	3445.93	23.020985	5514808	PA14_61845	5514513	5514791	-	18
refseq|NC_008463.1|chromosome	peak27	3108.83	21.43152	918364	PA14_10650	917630	918289	-	76
refseq|NC_008463.1|chromosome	peak43	2724.16	19.57588	1595901	PA14_18590	1596211	1596990	-	309
refseq|NC_008463.1|chromosome	peak14	2375.21	17.839460000000003	374077	PA14_04160	373079	374068	+	10
refseq|NC_008463.1|chromosome	peak92	1933.94	15.55678	2829731	PA14_32590	2829794	2831563	+	62
refseq|NC_008463.1|chromosome	peak26	1925.78	15.51503	901274	PA14_10440	899938	901194	-	81
refseq|NC_008463.1|chromosome	peak49	1923.4	15.502295	1816883	PA14_21020	1809617	1816675	-	209
refseq|NC_008463.1|chromosome	peak166	1675.25	14.15691	5129719	PA14_57600	5129748	5130785	+	28
refseq|NC_008463.1|chromosome	peak154	1650.04	13.13595	4752580	PA14_53590	4752288	4753559	+	0
refseq|NC_008463.1|chromosome	peak84	1637.78	13.94625	2469956	PA14_28670	2469754	2469948	+	9
refseq|NC_008463.1|chromosome	peak188	1476.65	13.048965	5694567	PA14_63890	5693711	5694508	-	60
refseq|NC_008463.1|chromosome	peak66	1396.79	11.732275	2033433	PA14_23410	2033233	2034075	+	0
refseq|NC_008463.1|chromosome	peak11	1352.05	12.33711	340939	PA14_03790	339852	340823	+	117
refseq|NC_008463.1|chromosome	peak91	1349.03	12.31828	2803223	PA14_32250	2802846	2803064	-	160
refseq|NC_008463.1|chromosome	peak184	1319.13	12.13345	5540665	PA14_62100	5541735	5542343	-	1069
refseq|NC_008463.1|chromosome	peak162	1317.73	12.12884	4956651	PA14_55640	4957850	4959079	+	1198
refseq|NC_008463.1|chromosome	peak151	1138.22	10.323355	4562445	PA14_51330	4561030	4562088	-	358
refseq|NC_008463.1|chromosome	peak107	1136.33	7.725105000000001	3175696	PA14_35710	3175803	3176147	-	106
refseq|NC_008463.1|chromosome	peak121	1124.46	10.984	3405778	PA14_38180	3405199	3406659	-	0
refseq|NC_008463.1|chromosome	peak93	1098.15	10.344665	2864204	PA14_32790	2848568	2864206	+	0
refseq|NC_008463.1|chromosome	peak7	1068.04	9.79316	245537	PA14_02750	244942	245481	+	57
refseq|NC_008463.1|chromosome	peak147	998.63	9.94912	4400961	PA14_49480	4399221	4401008	+	0
refseq|NC_008463.1|chromosome	peak12	996.1	10.202575	345170	PA14_03840	345159	345824	-	0
refseq|NC_008463.1|chromosome	peak125	987.59	10.146295000000002	3534885	PA14_39650	3532880	3534841	-	45
refseq|NC_008463.1|chromosome	peak0	975.38	9.232065	53439	PA14_00510	42934	53265	+	175
refseq|NC_008463.1|chromosome	peak168	943.06	9.86287	5200472	PA14_58380	5199828	5200391	+	82
refseq|NC_008463.1|chromosome	peak111	918.57	9.463265	3182639	PA14_35780	3182434	3183162	-	0
refseq|NC_008463.1|chromosome	peak155	829.02	8.25861	4753730	PA14_53600	4753546	4754154	+	0
refseq|NC_008463.1|chromosome	peak128	758.41	8.654645	3676195	PA14_41220	3676054	3678450	-	0
refseq|NC_008463.1|chromosome	peak180	735.14	8.484314999999999	5353392	PA14_60090	5352790	5353305	+	88
refseq|NC_008463.1|chromosome	peak122	731.56	8.475075	3421588	PA14_38380	3420889	3421521	-	68
refseq|NC_008463.1|chromosome	peak2	730.85	7.515925	64418	PA14_00640	64665	66497	+	246
refseq|NC_008463.1|chromosome	peak196	713.54	8.351075	6228282	PA14_69840	6226776	6228269	+	14
refseq|NC_008463.1|chromosome	peak16	709.86	8.32306	612255	PA14_07070	612321	613625	+	65
refseq|NC_008463.1|chromosome	peak89	705.1	8.283605000000001	2749418	PA14_31630	2748474	2749379	-	40
refseq|NC_008463.1|chromosome	peak42	697.23	8.240504999999999	1578432	PA14_18370	1577121	1578269	-	164
refseq|NC_008463.1|chromosome	peak48	688.21	8.175080000000001	1761995	PA14_20510	1762508	1763482	+	512
refseq|NC_008463.1|chromosome	peak31	678.71	8.11216	1158398	PA14_13460	1157864	1158373	-	26
refseq|NC_008463.1|chromosome	peak50	661.03	7.8675	1863444	PA14_21490	1863075	1865723	+	0
refseq|NC_008463.1|chromosome	peak189	655.31	7.119624999999999	5749011	PA14_64520	5748353	5748886	+	126
refseq|NC_008463.1|chromosome	peak59	650.95	7.919105	1957151	PA14_22490	1957217	1957858	+	65
