## Supplementary Dataset 1 for "Determination of the Two-Component Systems regulatory network reveals core and accessory regulations across *Pseudomonas aeruginosa* lineages": CS17_PA2479_ALLpeaks_PAO1.tab

chrom	peakID	log(qvalue)	fold_enrichment	summit_position	closest_gene	gene_start	gene_end	strand	distance_to_closest_gene
refseq|NC_002516.2|chromosome	peak3	1182.55	20.85483	255384	PA0225	254791	255330	+	55
refseq|NC_002516.2|chromosome	peak88	1010.02	18.554965	4609488	PA4121	4609567	4610226	+	78
refseq|NC_002516.2|chromosome	peak99	801.43	14.387285	5242864	PA4674	5242254	5242559	-	306
refseq|NC_002516.2|chromosome	peak40	729.37	14.31239	2443076	PA2221	2443161	2444366	+	84
refseq|NC_002516.2|chromosome	peak53	725.67	14.79821	2797633	PA2478	2795809	2797572	-	62
refseq|NC_002516.2|chromosome	peak78	689.79	13.70169	3962229	PA3539	3961144	3961923	+	307
refseq|NC_002516.2|chromosome	peak89	666.75	14.09111	4626579	PA4137	4626662	4627918	+	82
refseq|NC_002516.2|chromosome	peak95	646.83	13.087495	4966160	PA4434	4966190	4967227	+	29
refseq|NC_002516.2|chromosome	peak59	631.87	12.114455	3104006	PA2741	3103643	3103999	-	8
refseq|NC_002516.2|chromosome	peak76	547.95	12.006825	3730348	PA3327	3730557	3737615	+	208
refseq|NC_002516.2|chromosome	peak71	545.92	9.136745	3538875	PA3154	3537808	3539124	-	0
refseq|NC_002516.2|chromosome	peak9	459.68	8.794585	722622	PA0668.1	722096	723631	+	0
refseq|NC_002516.2|chromosome	peak43	449.03	8.251999999999999	2450908	PA2228	2449554	2450765	-	144
refseq|NC_002516.2|chromosome	peak54	446.41	10.706285	2824122	PA2506	2824283	2824501	+	160
refseq|NC_002516.2|chromosome	peak100	439.08	8.50218	5268733	PA4690.5	5267724	5269259	-	0
refseq|NC_002516.2|chromosome	peak107	409.23	7.965005000000001	6044216	PA5369.5	6043208	6044743	-	0
refseq|NC_002516.2|chromosome	peak92	399.54	7.96471	4793204	PA4280.5	4792196	4793731	-	0
refseq|NC_002516.2|chromosome	peak15	353.49	8.675605000000001	1087479	PA1004	1087843	1088901	+	363
refseq|NC_002516.2|chromosome	peak102	344.15	9.115595	5423928	PA4832	5423071	5423868	-	61
refseq|NC_002516.2|chromosome	peak101	309.53	8.7311	5388662	PA4804	5388702	5390099	-	39
refseq|NC_002516.2|chromosome	peak50	294.63	6.088045	2623545	PA2371	2620713	2623262	+	284
refseq|NC_002516.2|chromosome	peak106	288.03	7.60248	5955061	PA5290	5953562	5955055	+	7
refseq|NC_002516.2|chromosome	peak86	282.4	8.216474999999999	4418044	PA3939	4417014	4417934	-	111
refseq|NC_002516.2|chromosome	peak42	269.21	5.244535	2449148	PA2227	2448568	2449545	-	0
refseq|NC_002516.2|chromosome	peak18	253.58	5.11516	1243579	PA1150	1243594	1245663	+	14
refseq|NC_002516.2|chromosome	peak8	243.72	7.573265	602280	PA0545	602346	603650	+	65
refseq|NC_002516.2|chromosome	peak32	235.28	7.093235	1958475	PA1803	1956227	1958623	+	0
refseq|NC_002516.2|chromosome	peak85	230.12	7.34144	4367252	PA3899	4367283	4367792	+	30
refseq|NC_002516.2|chromosome	peak0	229.39	5.70307	65974	PA0051	66303	68135	+	328
refseq|NC_002516.2|chromosome	peak56	216.93	7.1009150000000005	2877973	PA2547	2877999	2878916	+	25
refseq|NC_002516.2|chromosome	peak36	215.41	7.030844999999999	2212602	PA2020	2212677	2213309	+	74
refseq|NC_002516.2|chromosome	peak39	200.79	5.789565	2441737	PA2220	2441771	2442691	+	33
refseq|NC_002516.2|chromosome	peak34	198.55	6.67214	2198820	PA2010	2198891	2199694	+	70
refseq|NC_002516.2|chromosome	peak38	189.75	6.45776	2244300	PA2049	2242170	2244164	-	137
refseq|NC_002516.2|chromosome	peak90	175.97	6.12265	4632355	PA4141	4632477	4632776	+	121
refseq|NC_002516.2|chromosome	peak37	170.46	4.6159	2228419	PA2037	2227541	2229001	+	0
refseq|NC_002516.2|chromosome	peak4	170.16	6.208065	326782	PA0290	325700	326671	+	112
refseq|NC_002516.2|chromosome	peak31	169.6	6.044305	1889229	PA1747	1888985	1889173	-	57
refseq|NC_002516.2|chromosome	peak55	167.84	5.446495	2843488	PA2522	2842019	2843305	-	184
refseq|NC_002516.2|chromosome	peak17	166.56	6.133004999999999	1205342	PA1112.1	1205031	1205330	-	13
refseq|NC_002516.2|chromosome	peak44	166.55	5.09797	2451418	PA2229	2451707	2452426	+	288
refseq|NC_002516.2|chromosome	peak97	163.96	6.017735	5036885	PA4499	5036245	5036808	+	78
refseq|NC_002516.2|chromosome	peak81	156.15	5.316190000000001	4007468	PA3575	4007507	4008037	+	38
refseq|NC_002516.2|chromosome	peak69	155.82	5.00227	3533426	PA3149	3532812	3533933	-	0
refseq|NC_002516.2|chromosome	peak21	151.17	5.133175	1355533	PA1249	1355631	1357070	+	97
refseq|NC_002516.2|chromosome	peak74	150.06	5.483700000000001	3611963	PA3223	3611254	3611895	-	69
refseq|NC_002516.2|chromosome	peak51	144.73	5.598065	2640961	PA2388	2641035	2642030	+	73
refseq|NC_002516.2|chromosome	peak105	144.29	5.68886	5749395	PA5105	5748600	5749352	-	44
refseq|NC_002516.2|chromosome	peak75	140.58	4.345445	3683773	PA3290	3681500	3684148	-	0
refseq|NC_002516.2|chromosome	peak94	132.16	5.067684999999999	4830782	PA4306	4830964	4831182	+	181
refseq|NC_002516.2|chromosome	peak20	131.72	3.93081	1247613	PA1153	1247932	1248486	-	318
refseq|NC_002516.2|chromosome	peak5	130.58	5.174695	331036	PA0294	331034	331699	-	0
refseq|NC_002516.2|chromosome	peak28	129.1	5.23107	1537721	PA1413	1537755	1538627	+	33
refseq|NC_002516.2|chromosome	peak93	118.98	5.039054999999999	4819878	PA4294	4819358	4819864	-	15
refseq|NC_002516.2|chromosome	peak23	116.75	3.76346	1486939	PA1371	1486266	1486967	-	0
refseq|NC_002516.2|chromosome	peak79	116.23	5.148064999999999	3979755	PA3552	3979860	3981008	+	104
refseq|NC_002516.2|chromosome	peak109	109.07	4.80973	6195191	PA5502	6194314	6195102	+	90
refseq|NC_002516.2|chromosome	peak83	101.74	3.905815000000001	4329928	PA3866	4327697	4329991	-	0
refseq|NC_002516.2|chromosome	peak67	100.66	4.725095	3456442	PA3080	3455266	3456363	-	80
refseq|NC_002516.2|chromosome	peak87	100.19	4.754110000000001	4548838	PA4070	4547821	4548771	-	68
refseq|NC_002516.2|chromosome	peak25	95.23	3.997785	1488293	PA1372	1486960	1489095	-	0
refseq|NC_002516.2|chromosome	peak82	91.0	4.1641	4036047	PA3601	4035758	4036021	-	27
refseq|NC_002516.2|chromosome	peak19	90.76	4.13935	1245480	PA1150	1243594	1245663	+	0
refseq|NC_002516.2|chromosome	peak13	87.97	4.2405550000000005	898628	PA0821	897335	898423	-	206
refseq|NC_002516.2|chromosome	peak46	83.43	4.067995	2487645	PA2259	2487856	2488878	+	210
refseq|NC_002516.2|chromosome	peak22	81.46	3.742365	1483536	PA1369	1483123	1483875	+	0
refseq|NC_002516.2|chromosome	peak26	81.24	3.50945	1489112	PA1372	1486960	1489095	-	18
refseq|NC_002516.2|chromosome	peak7	79.37	3.7354850000000006	557262	PA0497	556275	557276	-	0
refseq|NC_002516.2|chromosome	peak70	74.91	3.3778300000000003	3534620	PA3150	3533948	3535081	-	0
refseq|NC_002516.2|chromosome	peak73	74.51	4.08687	3593147	PA3201	3593144	3593731	+	0
refseq|NC_002516.2|chromosome	peak72	73.03	4.067375	3573837	PA3183	3572324	3573793	-	45
refseq|NC_002516.2|chromosome	peak58	68.93	3.96701	3100157	PA2739	3100116	3102494	-	0
refseq|NC_002516.2|chromosome	peak47	68.79	3.94836	2493189	PA2264	2493218	2493934	+	28
refseq|NC_002516.2|chromosome	peak30	68.1	3.772465	1803020	PA1655	1801851	1802453	+	568
refseq|NC_002516.2|chromosome	peak63	66.3	3.343845	3216958	PA2865	3216989	3218419	-	30
refseq|NC_002516.2|chromosome	peak68	65.33	3.818985	3514585	PA3133	3514023	3514565	-	21
refseq|NC_002516.2|chromosome	peak1	60.5	3.635695	196887	PA0173	197011	198060	-	123
refseq|NC_002516.2|chromosome	peak45	60.35	3.752195	2472404	PA2246	2472442	2472903	-	37
refseq|NC_002516.2|chromosome	peak96	60.07	3.58057	4989252	PA4457	4989305	4990285	+	52
refseq|NC_002516.2|chromosome	peak14	59.34	3.682125	1018040	PA0930	1016657	1017994	+	47
refseq|NC_002516.2|chromosome	peak29	58.17	3.278795	1679155	PA1541	1678584	1678952	-	204
refseq|NC_002516.2|chromosome	peak60	49.04	3.39639	3104813	PA2743	3104279	3104830	-	0
refseq|NC_002516.2|chromosome	peak80	48.36	3.388095	3994686	PA3563	3994739	3995728	+	52
refseq|NC_002516.2|chromosome	peak77	46.25	3.27697	3930352	PA3514	3929379	3930230	-	123
