## Supplementary Dataset 1 for "Determination of the Two-Component Systems regulatory network reveals core and accessory regulations across *Pseudomonas aeruginosa* lineages": CS18_CzcR-IHMA87_02628_ALLpeaks_IHMA.tab

chrom	peakID	log(qvalue)	fold_enrichment	summit_position	closest_gene	gene_start	gene_end	strand	distance_to_closest_gene
IHMA87_1	peak208	2166.98	21.74209	2313179	IHMA87_02165	2313298	2313990	+	118
IHMA87_1	peak142	2019.94	20.711125000000003	1546796	IHMA87_01426	1547110	1547889	-	313
IHMA87_1	peak431	1723.75	18.589785	4348372	IHMA87_04063	4348219	4349253	+	0
IHMA87_2	peak704	1687.76	18.31359	31232	IHMA87_06149	31259	31648	-	26
IHMA87_1	peak353	1511.28	15.65783	3608921	IHMA87_03340	3607966	3610023	-	0
IHMA87_1	peak279	1509.73	17.00208	2769465	IHMA87_02629	2769636	2770922	+	170
IHMA87_1	peak98	1431.89	16.409715	1024765	IHMA87_00963	1024793	1025048	+	27
IHMA87_1	peak434	1368.43	15.908995	4354080	IHMA87_04067	4352092	4354080	-	1
IHMA87_1	peak643	1350.06	15.15682	6199296	IHMA87_05812	6198286	6200250	-	0
IHMA87_1	peak468	1344.94	15.743255	4566411	IHMA87_04276	4566709	4567539	+	297
IHMA87_1	peak180	1324.69	15.56296	1973284	IHMA87_01842	1973359	1974867	+	74
IHMA87_1	peak116	1319.17	15.51305	1170575	IHMA87_01085	1169996	1171588	+	0
IHMA87_1	peak168	1286.35	15.283715	1793007	IHMA87_01659	1791498	1792814	+	194
IHMA87_1	peak280	1281.21	15.2458	2788754	IHMA87_02645	2788411	2788629	-	126
IHMA87_1	peak100	1208.79	14.66082	1030428	IHMA87_00967	1029310	1030776	+	0
IHMA87_1	peak78	1201.03	14.610275	767437	IHMA87_00725	766191	767198	-	240
IHMA87_1	peak47	1158.19	14.25652	600242	IHMA87_00556	600674	600919	+	431
IHMA87_2	peak717	1148.71	14.19377	80979	IHMA87_06198	81101	81361	-	121
IHMA87_1	peak459	1146.2	14.17202	4542476	IHMA87_04249	4541717	4542100	-	377
IHMA87_1	peak4	1142.53	14.148105	58425	IHMA87_00045	59228	62380	+	802
IHMA87_1	peak408	1135.96	14.088645	4097243	IHMA87_03822	4097272	4097553	-	28
IHMA87_1	peak270	1094.59	13.699975	2700950	IHMA87_02565	2700526	2701215	+	0
IHMA87_1	peak102	1092.74	13.725385	1044204	IHMA87_00980	1043296	1044123	-	82
IHMA87_1	peak224	1082.38	13.660425	2445662	IHMA87_02318	2445832	2446152	+	169
IHMA87_1	peak569	1077.57	13.565930000000002	5491339	IHMA87_05159	5491356	5494243	-	16
IHMA87_2	peak744	1049.24	13.384135	153547	IHMA87_06281	153797	154405	-	249
IHMA87_1	peak205	1045.03	13.348105	2305212	IHMA87_02158	2305254	2306180	-	41
IHMA87_2	peak692	1040.19	13.25624	8518	IHMA87_06125	9502	9951	-	983
IHMA87_1	peak493	1027.93	13.163985	4882267	IHMA87_04578	4882284	4885171	-	16
IHMA87_1	peak61	1027.69	12.389815	693811	IHMA87_00648	690911	693798	+	14
IHMA87_1	peak192	1021.67	13.145410000000002	2185590	IHMA87_02038	2184819	2185400	-	191
IHMA87_1	peak251	1013.26	13.077675	2536378	IHMA87_02421	2534662	2537208	+	0
IHMA87_1	peak155	1011.47	13.04939	1662448	IHMA87_01529	1662079	1662345	-	104
IHMA87_1	peak21	1009.29	13.0528	245455	IHMA87_00216	245510	246361	+	54
IHMA87_1	peak651	1000.48	12.930025	6287675	IHMA87_05897	6287690	6290577	-	14
IHMA87_1	peak167	989.82	12.89097	1791352	IHMA87_01658	1790661	1791251	+	102
IHMA87_1	peak547	985.69	12.797035	5295840	IHMA87_04985	5295649	5296272	-	0
IHMA87_1	peak644	980.93	12.552315	6205132	IHMA87_05817	6205268	6206203	+	135
IHMA87_1	peak611	978.55	12.787045	6001181	IHMA87_05637	6001284	6001754	+	102
IHMA87_1	peak630	960.76	12.58758	6164798	IHMA87_05787	6164932	6165579	-	133
IHMA87_1	peak183	956.0	12.584075	2043865	IHMA87_01898	2043674	2043801	-	65
IHMA87_1	peak299	934.36	12.42281	3022874	IHMA87_02807	3023048	3024406	+	173
IHMA87_1	peak522	921.75	12.315185	5145531	IHMA87_04821	5144912	5145475	+	57
IHMA87_1	peak121	917.58	10.95689	1189397	IHMA87_01106	1188459	1189352	-	46
IHMA87_1	peak145	905.25	12.157375	1552591	IHMA87_01433	1552570	1555239	-	0
IHMA87_1	peak524	903.46	11.65223	5164729	IHMA87_04836	5162361	5164661	-	69
IHMA87_1	peak313	900.48	12.143675	3155243	IHMA87_02928	3155307	3156077	+	63
IHMA87_1	peak333	896.39	12.10684	3412169	IHMA87_03166	3411651	3412379	+	0
IHMA87_1	peak543	888.02	11.986715	5265494	IHMA87_04953	5265468	5266568	-	0
IHMA87_1	peak149	876.66	11.94083	1579152	IHMA87_01451	1578787	1578996	+	157
IHMA87_1	peak648	863.1	11.815585	6274584	IHMA87_05886	6274626	6275315	+	41
IHMA87_1	peak521	857.24	11.758975	5140042	IHMA87_04818	5140163	5141776	+	120
IHMA87_1	peak92	853.53	11.325195	918426	IHMA87_00854	917357	918307	+	120
IHMA87_1	peak551	851.18	11.627025	5306849	IHMA87_04995	5304907	5306940	-	0
IHMA87_1	peak291	849.28	11.675745	2888017	IHMA87_02722	2887347	2887910	-	108
IHMA87_1	peak144	839.12	11.604055	1551265	IHMA87_01430	1550646	1550903	-	363
IHMA87_1	peak420	837.13	11.552515	4262894	IHMA87_03984	4261417	4262856	-	39
IHMA87_2	peak754	835.54	11.57764	183303	IHMA87_06318	183325	184080	-	21
IHMA87_1	peak498	830.95	11.497295	4913812	IHMA87_04596	4913341	4913823	+	0
IHMA87_1	peak24	800.7	11.259675	299722	IHMA87_00267	298534	299505	+	218
IHMA87_1	peak272	790.38	10.52492	2707838	IHMA87_02576	2707125	2707370	+	469
IHMA87_1	peak219	773.54	10.450125	2414049	IHMA87_02278	2412866	2413474	-	576
IHMA87_1	peak301	772.47	11.021785	3056201	IHMA87_02837	3054954	3055976	-	226
IHMA87_1	peak671	770.54	10.578255	6414108	IHMA87_06010	6413697	6414059	+	50
IHMA87_1	peak290	768.41	10.989435	2872108	IHMA87_02708	2872196	2874193	+	87
IHMA87_1	peak428	764.15	10.94433	4333324	IHMA87_04049	4332959	4333279	-	46
IHMA87_1	peak432	760.35	10.879175	4352188	IHMA87_04067	4352092	4354080	-	0
IHMA87_1	peak80	746.08	10.79041	798324	IHMA87_00749	798369	799196	+	44
IHMA87_2	peak709	741.43	10.590655	49086	IHMA87_06166	47750	48832	-	255
IHMA87_1	peak285	741.41	10.723275	2847779	IHMA87_02690	2846663	2847382	+	398
IHMA87_1	peak617	734.56	10.657135	6100129	IHMA87_05727	6099050	6100165	-	0
IHMA87_1	peak170	731.28	10.63226	1815128	IHMA87_01679	1814999	1815075	+	54
IHMA87_1	peak124	726.49	10.58561	1207943	IHMA87_01117	1207970	1208185	-	26
IHMA87_1	peak529	716.07	10.49736	5189051	IHMA87_04864	5189174	5189926	-	122
IHMA87_1	peak177	715.26	10.396385	1918980	IHMA87_01787	1918432	1919469	+	0
IHMA87_1	peak550	711.12	10.476305	5304867	IHMA87_04994	5304225	5304917	-	0
IHMA87_1	peak307	708.05	10.44393	3131400	IHMA87_02908	3131408	3133630	-	7
IHMA87_1	peak241	703.4	10.35322	2506608	IHMA87_02390	2506702	2507004	+	93
IHMA87_1	peak477	697.1	10.339855	4667518	IHMA87_04381	4667645	4669357	+	126
IHMA87_1	peak413	695.71	10.266275	4155810	IHMA87_03883	4155831	4156523	+	20
IHMA87_1	peak683	688.77	10.23373	6500414	IHMA87_06091	6500502	6501125	+	87
IHMA87_1	peak302	674.35	9.53847	3071245	IHMA87_02852	3071277	3071570	+	31
IHMA87_1	peak3	672.68	10.086465	52494	IHMA87_00043	42234	52406	+	89
IHMA87_2	peak736	666.84	10.04164	142017	IHMA87_06274	142113	144077	+	95
IHMA87_1	peak631	660.01	9.941905	6165976	IHMA87_05788	6166063	6166905	+	86
IHMA87_1	peak650	658.68	9.992075	6287123	IHMA87_05895	6286055	6287026	-	98
IHMA87_1	peak417	652.66	9.904495	4193733	IHMA87_03916	4193900	4195441	-	166
IHMA87_1	peak10	650.69	9.917435	128064	IHMA87_00104	126641	127888	+	177
IHMA87_1	peak160	641.78	9.807365	1703562	IHMA87_01576	1703737	1704255	+	174
IHMA87_1	peak250	637.84	9.799455	2534771	IHMA87_02421	2534662	2537208	+	0
IHMA87_1	peak258	632.27	9.446675	2575787	IHMA87_02444	2574160	2575713	-	75
IHMA87_1	peak325	629.55	9.723265	3342436	IHMA87_03101	3341413	3342390	-	47
IHMA87_1	peak421	624.62	9.66243	4269595	IHMA87_03989	4269916	4271220	-	320
IHMA87_1	peak217	620.78	9.6289	2400927	IHMA87_02262	2400200	2400880	-	48
IHMA87_1	peak68	612.47	8.8039	718384	IHMA87_00679	718062	718394	+	0
IHMA87_2	peak728	609.12	9.4881	116205	IHMA87_06239	116249	116491	+	43
IHMA87_1	peak182	608.94	9.530095	2000380	IHMA87_01868	2000469	2001566	+	88
IHMA87_1	peak66	603.78	9.23651	710937	IHMA87_00670	710980	711450	+	42
IHMA87_2	peak739	601.34	8.927275	147037	IHMA87_06277	145705	147306	+	0
IHMA87_1	peak260	583.65	9.27562	2614332	IHMA87_02480	2614555	2615070	-	222
IHMA87_1	peak310	579.9	9.23277	3136395	IHMA87_02911	3136540	3136758	+	144
IHMA87_1	peak655	576.22	9.17204	6292694	IHMA87_05900	6291050	6292580	-	115
IHMA87_1	peak216	575.31	9.167485	2387795	IHMA87_02250	2387830	2388576	-	34
IHMA87_1	peak596	573.67	9.10538	5768601	IHMA87_05437	5768394	5769365	-	0
IHMA87_1	peak115	569.6	9.13877	1163434	IHMA87_01081	1163599	1164117	+	164
IHMA87_1	peak583	568.29	9.098875	5613432	IHMA87_05283	5613349	5613603	-	0
IHMA87_1	peak497	568.03	9.09518	4887290	IHMA87_04581	4885644	4887174	-	117
IHMA87_1	peak471	566.52	9.12813	4584010	IHMA87_04300	4584090	4584629	-	79
IHMA87_1	peak90	565.38	9.113555	895536	IHMA87_00838	895714	896277	+	177
IHMA87_2	peak721	563.9	9.0993	91947	IHMA87_06211	92001	94187	+	53
IHMA87_1	peak574	548.52	8.914885	5496360	IHMA87_05162	5494716	5496246	-	115
IHMA87_1	peak185	548.32	8.95197	2048729	IHMA87_01902	2048865	2049488	+	135
IHMA87_1	peak201	547.98	8.938995	2263123	IHMA87_02117	2262652	2263080	-	44
IHMA87_1	peak461	539.41	8.801295	4545610	IHMA87_04252	4545627	4546292	+	16
IHMA87_1	peak342	536.08	8.828510000000001	3507504	IHMA87_03244	3507704	3507853	+	199
IHMA87_1	peak530	534.92	8.771899999999999	5190184	IHMA87_04865	5189923	5191863	-	0
IHMA87_1	peak38	533.42	8.790865	548580	IHMA87_00504	548653	548774	+	72
IHMA87_1	peak236	532.44	8.783619999999999	2496565	IHMA87_02378	2496597	2496902	-	31
IHMA87_1	peak329	525.99	8.734874999999999	3397356	IHMA87_03148	3395462	3397186	-	171
IHMA87_1	peak135	520.56	8.671945	1333848	IHMA87_01232	1333903	1334253	+	54
IHMA87_1	peak359	519.76	8.636875	3635361	IHMA87_03375	3635328	3636149	+	0
IHMA87_1	peak504	513.34	8.609459999999999	5012208	IHMA87_04689	5012266	5013396	+	57
IHMA87_1	peak84	510.24	8.570915	833772	IHMA87_00783	834145	835383	+	372
IHMA87_2	peak694	508.97	8.557455000000001	10101	IHMA87_06126	10112	10699	-	10
IHMA87_1	peak265	507.45	8.510435	2651663	IHMA87_02516	2651331	2652140	+	0
IHMA87_1	peak634	507.17	8.497985	6173482	IHMA87_05792	6172688	6174778	+	0
IHMA87_2	peak752	507.02	8.486205	173845	IHMA87_06308	173987	175789	+	141
IHMA87_1	peak523	493.61	8.39641	5158314	IHMA87_04833	5157551	5158306	-	9
IHMA87_2	peak691	490.37	8.34963	2073	IHMA87_06120	1309	2049	-	25
IHMA87_2	peak703	487.85	8.32834	29531	IHMA87_06148	29560	31164	+	28
IHMA87_1	peak39	479.87	8.273340000000001	555058	IHMA87_00512	555066	556355	+	7
IHMA87_1	peak331	471.18	8.178935	3406602	IHMA87_03161	3406732	3407703	+	129
IHMA87_2	peak723	469.64	8.14206	104359	IHMA87_06223	104381	105271	+	21
IHMA87_1	peak146	466.85	8.12405	1556744	IHMA87_01434	1555254	1556045	-	700
IHMA87_1	peak15	464.47	8.073780000000001	188090	IHMA87_00161	187162	188100	+	0
IHMA87_1	peak613	463.64	8.091695	6016850	IHMA87_05651	6016978	6018426	+	127
IHMA87_1	peak679	462.1	8.089955	6468520	IHMA87_06060	6468140	6468640	-	0
IHMA87_1	peak163	462.0	8.0564	1711182	IHMA87_01581	1710767	1711105	-	78
IHMA87_1	peak592	460.31	8.039370000000002	5751384	IHMA87_05419	5751814	5752620	+	429
IHMA87_1	peak627	457.1	7.865919999999999	6158864	IHMA87_05783	6157703	6158725	-	140
IHMA87_1	peak429	456.08	8.02959	4335584	IHMA87_04052	4335638	4336366	+	53
IHMA87_1	peak473	450.72	7.93227	4617182	IHMA87_04327	4616912	4617862	-	0
IHMA87_1	peak684	448.74	7.40818	6508246	IHMA87_06099	6507487	6508185	-	62
IHMA87_1	peak378	447.53	7.943149999999999	3714046	IHMA87_03458	3714092	3714280	+	45
IHMA87_1	peak391	442.24	7.875520000000001	3902664	IHMA87_03642	3900597	3902621	-	44
IHMA87_1	peak175	440.37	7.774234999999999	1884053	IHMA87_01756	1884138	1885400	+	84
IHMA87_1	peak223	433.3	7.773645	2442886	IHMA87_02314	2442975	2443184	+	88
IHMA87_1	peak484	432.1	7.726925	4739685	IHMA87_04449	4739721	4739948	+	35
IHMA87_1	peak198	430.63	7.767959999999999	2247500	IHMA87_02098	2245995	2247467	-	34
IHMA87_1	peak278	430.17	7.624905	2766703	IHMA87_02625	2765149	2766657	+	47
IHMA87_1	peak215	428.46	7.696104999999999	2371734	IHMA87_02236	2371925	2372425	-	190
IHMA87_1	peak326	427.42	7.718720000000001	3350516	IHMA87_03108	3349642	3350445	-	72
