## Supplementary Dataset 1 for "Determination of the Two-Component Systems regulatory network reveals core and accessory regulations across *Pseudomonas aeruginosa* lineages": CS18_CzcR-PA14_31960_ALLpeaks_PA14.tab

chrom	peakID	log(qvalue)	fold_enrichment	summit_position	closest_gene	gene_start	gene_end	strand	distance_to_closest_gene
refseq|NC_008463.1|chromosome	peak454	2902.22	10.479465	3176295	PA14_35720	3176214	3176615	-	0
refseq|NC_008463.1|chromosome	peak294	2633.88	16.88916	2033422	PA14_23410	2033233	2034075	+	0
refseq|NC_008463.1|chromosome	peak230	2465.11	18.253835	1595906	PA14_18590	1596211	1596990	-	304
refseq|NC_008463.1|chromosome	peak421	2362.25	17.749775	2864062	PA14_32790	2848568	2864206	+	0
refseq|NC_008463.1|chromosome	peak717	2322.58	17.57393	5152771	PA14_57890	5152896	5153876	+	124
refseq|NC_008463.1|chromosome	peak280	2236.71	16.9652	1928272	PA14_22110	1927460	1928419	-	0
refseq|NC_008463.1|chromosome	peak275	2112.97	14.08137	1921537	PA14_22080	1922000	1922695	-	462
refseq|NC_008463.1|chromosome	peak659	2077.74	15.43259	4752871	PA14_53590	4752288	4753559	+	0
refseq|NC_008463.1|chromosome	peak264	2059.54	15.22606	1863315	PA14_21490	1863075	1865723	+	0
refseq|NC_008463.1|chromosome	peak414	2000.5	15.871705000000002	2783871	PA14_31970	2784041	2785327	+	169
refseq|NC_008463.1|chromosome	peak748	1978.82	14.60789	5300299	PA14_59550	5299690	5300916	+	0
refseq|NC_008463.1|chromosome	peak569	1945.95	15.20889	4134786	PA14_46460	4133700	4134890	-	0
refseq|NC_008463.1|chromosome	peak256	1933.22	15.542635	1816929	PA14_21030	1817157	1817762	+	227
refseq|NC_008463.1|chromosome	peak267	1888.34	15.275714999999998	1874416	PA14_21610	1872900	1874216	+	201
refseq|NC_008463.1|chromosome	peak164	1793.09	14.778005	1080025	PA14_12570	1079518	1080027	-	0
refseq|NC_008463.1|chromosome	peak751	1744.44	14.05488	5305749	PA14_59630	5305679	5306710	-	0
refseq|NC_008463.1|chromosome	peak59	1744.13	14.493175	341035	PA14_03790	339852	340823	+	213
refseq|NC_008463.1|chromosome	peak99	1734.57	14.29334	712282	PA14_08310	712461	713513	+	178
refseq|NC_008463.1|chromosome	peak797	1728.88	10.5799	5536270	PA14_62040	5535182	5535889	-	382
refseq|NC_008463.1|chromosome	peak133	1710.32	13.78683	813395	PA14_09480	812647	813135	-	261
refseq|NC_008463.1|chromosome	peak295	1648.58	13.192575	2036884	PA14_23430	2036366	2038018	+	0
refseq|NC_008463.1|chromosome	peak663	1598.38	13.73501	4760780	PA14_53670	4760148	4760960	-	0
refseq|NC_008463.1|chromosome	peak788	1576.71	13.592175	5486812	PA14_61480	5485428	5486711	+	102
refseq|NC_008463.1|chromosome	peak633	1571.84	13.571165	4605793	PA14_51860	4605073	4605702	-	92
refseq|NC_008463.1|chromosome	peak456	1569.73	13.18747	3182642	PA14_35780	3182434	3183162	-	0
refseq|NC_008463.1|chromosome	peak420	1548.63	12.62658	2859503	PA14_32790	2848568	2864206	+	0
refseq|NC_008463.1|chromosome	peak415	1542.71	13.40176	2803238	PA14_32250	2802846	2803064	-	175
refseq|NC_008463.1|chromosome	peak583	1520.03	12.727285	4279021	PA14_48060	4277525	4278964	-	58
refseq|NC_008463.1|chromosome	peak727	1514.73	12.753915	5219711	PA14_58580	5219801	5220481	+	89
refseq|NC_008463.1|chromosome	peak600	1494.38	12.40463	4400829	PA14_49480	4399221	4401008	+	0
refseq|NC_008463.1|chromosome	peak181	1486.49	13.105810000000002	1192580	PA14_13870	1192617	1193000	-	36
refseq|NC_008463.1|chromosome	peak860	1475.24	12.30993	6077277	PA14_68110	6077376	6077846	+	98
refseq|NC_008463.1|chromosome	peak7	1469.55	11.54006	64276	PA14_00640	64665	66497	+	388
refseq|NC_008463.1|chromosome	peak199	1452.02	12.9102	1303790	PA14_15370	1303857	1304084	-	66
refseq|NC_008463.1|chromosome	peak678	1450.87	12.745175	4891353	PA14_55060	4891261	4892103	-	0
refseq|NC_008463.1|chromosome	peak601	1446.06	12.866045	4402574	PA14_49510	4402698	4403159	-	123
refseq|NC_008463.1|chromosome	peak266	1446.03	12.850285	1872758	PA14_21600	1872063	1872653	+	106
refseq|NC_008463.1|chromosome	peak182	1439.94	11.88353	1195662	PA14_13920	1195465	1195623	+	40
refseq|NC_008463.1|chromosome	peak697	1439.64	12.825455	5066947	PA14_56880	5067018	5068148	+	70
refseq|NC_008463.1|chromosome	peak308	1438.74	12.832825	2155155	PA14_24650	2154740	2154952	-	204
refseq|NC_008463.1|chromosome	peak884	1436.08	12.789575	6299655	PA14_70750	6299698	6300387	+	42
refseq|NC_008463.1|chromosome	peak245	1426.32	12.76087	1719369	PA14_19950	1719001	1719267	-	103
refseq|NC_008463.1|chromosome	peak350	1425.49	12.74782	2454092	PA14_28410	2454266	2454580	+	173
refseq|NC_008463.1|chromosome	peak337	1409.03	12.649335	2365449	PA14_27220	2364957	2365385	-	65
refseq|NC_008463.1|chromosome	peak422	1400.11	12.53644	2870872	PA14_32830	2870581	2873250	-	0
refseq|NC_008463.1|chromosome	peak723	1389.15	12.54754	5200459	PA14_58380	5199828	5200391	+	69
refseq|NC_008463.1|chromosome	peak687	1381.78	12.504165	4952277	PA14_55610	4948578	4951673	+	605
refseq|NC_008463.1|chromosome	peak282	1368.78	12.35315	1931354	PA14_22120	1929042	1931366	-	0
refseq|NC_008463.1|chromosome	peak302	1348.24	12.31697	2084814	PA14_23990	2084868	2086376	+	53
refseq|NC_008463.1|chromosome	peak887	1338.92	12.23499	6312756	PA14_70860	6311131	6312102	-	655
refseq|NC_008463.1|chromosome	peak276	1336.91	10.83621	1925060	PA14_22090	1923032	1924132	-	929
refseq|NC_008463.1|chromosome	peak691	1335.85	12.23818	4957303	PA14_55640	4957850	4959079	+	546
refseq|NC_008463.1|chromosome	peak693	1332.13	12.216465	4994246	PA14_55940	4994409	4994621	+	162
refseq|NC_008463.1|chromosome	peak296	1330.44	12.211545	2040988	PA14_23460	2040149	2041165	+	0
refseq|NC_008463.1|chromosome	peak203	1321.24	12.160415	1312011	PA14_15490	1311858	1312034	+	0
refseq|NC_008463.1|chromosome	peak147	1309.42	12.07916	956635	PA14_11060	956812	957381	+	176
refseq|NC_008463.1|chromosome	peak628	1306.56	11.397025	4587239	PA14_51600	4586665	4587288	-	0
refseq|NC_008463.1|chromosome	peak891	1302.37	11.461555	6317790	PA14_70920	6318229	6319545	-	438
refseq|NC_008463.1|chromosome	peak765	1273.25	11.87682	5353730	PA14_60100	5353510	5354049	-	0
refseq|NC_008463.1|chromosome	peak722	1271.1	11.862195	5194948	PA14_58350	5195069	5196682	+	120
refseq|NC_008463.1|chromosome	peak627	1267.32	11.843035	4585500	PA14_51560	4584990	4585439	-	62
refseq|NC_008463.1|chromosome	peak430	1264.08	11.82335	2910725	PA14_33260	2910054	2910617	-	109
refseq|NC_008463.1|chromosome	peak787	1256.63	11.7778	5475295	PA14_61320	5474607	5475221	-	75
refseq|NC_008463.1|chromosome	peak106	1247.09	11.41063	732947	PA14_08560	731347	732546	+	402
refseq|NC_008463.1|chromosome	peak184	1243.63	11.70246	1198428	PA14_13970	1198431	1198694	-	2
refseq|NC_008463.1|chromosome	peak593	1237.88	11.40569	4354658	PA14_49030	4353842	4354873	+	0
refseq|NC_008463.1|chromosome	peak404	1223.76	11.575	2717079	PA14_31240	2715633	2716943	-	137
refseq|NC_008463.1|chromosome	peak802	1215.64	10.547295	5541318	PA14_62100	5541735	5542343	-	416
refseq|NC_008463.1|chromosome	peak13	1211.04	11.504815	121581	PA14_01230	120178	121410	+	172
refseq|NC_008463.1|chromosome	peak191	1205.55	11.47272	1243854	PA14_14540	1243940	1244128	+	85
refseq|NC_008463.1|chromosome	peak674	1203.82	10.430715	4862608	PA14_54880	4862635	4863513	-	26
refseq|NC_008463.1|chromosome	peak853	1184.62	10.96024	5997264	PA14_67190	5996863	5997744	-	0
refseq|NC_008463.1|chromosome	peak110	1148.2	11.13337	737984	PA14_08620	738405	739343	+	420
refseq|NC_008463.1|chromosome	peak357	1116.85	10.94198	2476985	PA14_28770	2476671	2478314	+	0
refseq|NC_008463.1|chromosome	peak241	1111.47	10.90082	1675112	PA14_19370	1673280	1675049	-	64
refseq|NC_008463.1|chromosome	peak370	1109.25	10.871580000000002	2531656	PA14_29250	2531346	2531627	+	30
refseq|NC_008463.1|chromosome	peak901	1089.15	10.74477	6429540	PA14_72150	6429129	6429491	+	50
refseq|NC_008463.1|chromosome	peak531	1086.21	10.135735	3831693	PA14_43070	3831886	3832404	+	192
refseq|NC_008463.1|chromosome	peak731	1084.33	10.496115	5234040	PA14_58730	5233511	5234050	-	0
refseq|NC_008463.1|chromosome	peak140	1079.61	10.713675	898227	PA14_10400	898045	898251	-	0
refseq|NC_008463.1|chromosome	peak326	1078.24	10.382165	2278291	PA14_26080	2278467	2278667	+	175
refseq|NC_008463.1|chromosome	peak83	1075.67	10.690195	596770	PA14_06875	596840	596963	+	69
refseq|NC_008463.1|chromosome	peak482	1068.41	10.61537	3427295	PA14_38420	3426271	3427200	-	96
refseq|NC_008463.1|chromosome	peak716	1064.31	10.61106	5149046	PA14_57810	5147796	5149061	-	0
refseq|NC_008463.1|chromosome	peak886	1055.82	10.545325	6312197	PA14_70860	6311131	6312102	-	96
refseq|NC_008463.1|chromosome	peak622	1043.86	9.456775	4562465	PA14_51340	4562837	4563835	+	371
refseq|NC_008463.1|chromosome	peak874	1029.69	10.408775	6228276	PA14_69840	6226776	6228269	+	8
refseq|NC_008463.1|chromosome	peak141	1020.56	10.346235	901271	PA14_10440	899938	901194	-	78
refseq|NC_008463.1|chromosome	peak550	1002.36	10.22999	3975794	PA14_44650	3975847	3976224	-	52
refseq|NC_008463.1|chromosome	peak733	994.02	9.548785	5236246	PA14_58760	5236082	5237203	+	0
refseq|NC_008463.1|chromosome	peak499	985.67	10.13324	3570151	PA14_40050	3570016	3570753	+	0
refseq|NC_008463.1|chromosome	peak5	980.98	9.202715	54196	PA14_00520	54577	54699	+	380
refseq|NC_008463.1|chromosome	peak342	976.29	10.07163	2411605	PA14_27810	2410873	2411553	-	53
refseq|NC_008463.1|chromosome	peak686	959.69	9.965215	4946416	PA14_55580	4945726	4946322	-	95
refseq|NC_008463.1|chromosome	peak76	959.51	9.964505	528047	PA14_05960	528054	528263	+	6
refseq|NC_008463.1|chromosome	peak596	944.35	9.869925	4381433	PA14_49310	4381410	4381730	-	0
refseq|NC_008463.1|chromosome	peak597	924.69	9.71035	4384037	PA14_49340	4384093	4384821	+	55
refseq|NC_008463.1|chromosome	peak664	923.15	9.729175	4774140	PA14_53840	4774171	4774398	+	30
refseq|NC_008463.1|chromosome	peak742	918.08	9.01643	5275195	PA14_59220	5275324	5276820	+	128
refseq|NC_008463.1|chromosome	peak236	917.05	9.51238	1621285	PA14_18810	1621282	1622319	+	0
refseq|NC_008463.1|chromosome	peak491	915.32	9.48487	3512340	PA14_39470	3512076	3512852	+	0
refseq|NC_008463.1|chromosome	peak335	914.14	9.666915	2352413	PA14_27050	2350962	2352392	+	22
refseq|NC_008463.1|chromosome	peak190	913.79	7.88298	1230636	PA14_14430	1231207	1231584	+	570
refseq|NC_008463.1|chromosome	peak215	907.38	9.63353	1374570	PA14_16140	1374776	1375219	+	205
refseq|NC_008463.1|chromosome	peak316	899.14	9.57348	2201593	PA14_25180	2201686	2202387	+	92
refseq|NC_008463.1|chromosome	peak918	895.26	9.5554	6518982	PA14_73190	6518218	6518991	-	0
refseq|NC_008463.1|chromosome	peak387	894.22	9.549605	2647869	PA14_30580	2647547	2648353	+	0
refseq|NC_008463.1|chromosome	peak898	892.42	9.520215	6408473	PA14_71900	6408629	6408832	+	155
refseq|NC_008463.1|chromosome	peak150	885.58	9.49208	966399	PA14_11110	964995	966140	+	260
refseq|NC_008463.1|chromosome	peak574	882.26	9.464715	4153825	PA14_46620	4152844	4154124	-	0
refseq|NC_008463.1|chromosome	peak379	878.95	9.45019	2599457	PA14_30030	2599727	2600281	-	269
refseq|NC_008463.1|chromosome	peak119	873.33	7.893124999999999	762573	PA14_08900	762244	762576	+	0
refseq|NC_008463.1|chromosome	peak579	864.17	9.352165	4207011	PA14_47230	4207180	4208721	-	168
refseq|NC_008463.1|chromosome	peak558	853.82	8.482185000000001	4005344	PA14_44920	4005020	4006162	+	0
refseq|NC_008463.1|chromosome	peak724	850.52	9.254325	5213256	PA14_58540	5212472	5213227	-	30
refseq|NC_008463.1|chromosome	peak471	831.83	9.141905	3301255	PA14_37060	3300351	3300902	-	354
refseq|NC_008463.1|chromosome	peak115	831.34	8.958200000000001	755121	PA14_08810	755164	755634	+	42
refseq|NC_008463.1|chromosome	peak548	826.66	9.10841	3973586	PA14_44630	3971489	3973594	-	0
refseq|NC_008463.1|chromosome	peak818	825.62	9.100375	5694570	PA14_63890	5693711	5694508	-	63
refseq|NC_008463.1|chromosome	peak31	814.76	7.933444999999999	245578	PA14_02760	245632	246483	+	53
refseq|NC_008463.1|chromosome	peak832	809.01	8.46295	5820366	PA14_65320	5820141	5821112	-	0
refseq|NC_008463.1|chromosome	peak666	802.13	8.940190000000001	4793596	PA14_54050	4793615	4794280	-	18
refseq|NC_008463.1|chromosome	peak310	786.39	8.81426	2160042	PA14_24710	2160174	2160797	+	131
refseq|NC_008463.1|chromosome	peak152	768.19	8.717089999999999	978773	PA14_11240	977705	978655	+	119
refseq|NC_008463.1|chromosome	peak794	768.08	8.710275	5514808	PA14_61845	5514513	5514791	-	18
refseq|NC_008463.1|chromosome	peak694	766.23	8.69606	5007170	PA14_56070	5007248	5007622	+	77
refseq|NC_008463.1|chromosome	peak306	764.68	8.659075	2111836	PA14_24300	2110380	2111747	+	90
refseq|NC_008463.1|chromosome	peak306	764.68	8.659075	2111836	PA14_24310	2111927	2113024	+	90
refseq|NC_008463.1|chromosome	peak512	757.96	8.645545	3684272	PA14_41270	3682952	3684238	+	35
refseq|NC_008463.1|chromosome	peak743	747.19	8.526924999999999	5276575	PA14_59220	5275324	5276820	+	0
refseq|NC_008463.1|chromosome	peak257	746.25	8.571545	1817890	PA14_21030	1817157	1817762	+	129
refseq|NC_008463.1|chromosome	peak334	741.82	8.538715	2349800	PA14_27000	2348301	2349773	-	28
refseq|NC_008463.1|chromosome	peak238	727.35	8.444975	1635361	PA14_18960	1634535	1635233	-	129
refseq|NC_008463.1|chromosome	peak830	726.09	8.10899	5808625	PA14_65170	5808435	5808665	-	0
refseq|NC_008463.1|chromosome	peak89	709.09	8.31957	630580	PA14_07340	630641	631552	-	60
refseq|NC_008463.1|chromosome	peak447	705.1	7.80157	3110175	PA14_34960	3110344	3111702	+	168
refseq|NC_008463.1|chromosome	peak348	702.18	8.270150000000001	2451297	PA14_28370	2451388	2451597	+	90
refseq|NC_008463.1|chromosome	peak740	698.29	8.24532	5268009	PA14_59170	5267621	5267854	-	156
refseq|NC_008463.1|chromosome	peak532	698.1	7.382785	3840518	PA14_43100	3835369	3840213	+	306
refseq|NC_008463.1|chromosome	peak463	696.17	8.228265	3203704	PA14_35990	3202508	3203704	-	1
refseq|NC_008463.1|chromosome	peak486	693.82	8.19694	3480771	PA14_39020	3478895	3480598	-	174
refseq|NC_008463.1|chromosome	peak73	681.8	8.129394999999999	486660	PA14_05530	486775	487926	+	114
refseq|NC_008463.1|chromosome	peak496	675.04	8.057535	3561903	PA14_39970	3561244	3561732	-	172
refseq|NC_008463.1|chromosome	peak251	674.36	8.072875	1762066	PA14_20510	1762508	1763482	+	441
refseq|NC_008463.1|chromosome	peak399	673.41	7.97256	2699014	PA14_31040	2698278	2699525	-	0
refseq|NC_008463.1|chromosome	peak52	664.1	7.96725	309468	PA14_03380	309749	311728	+	280
refseq|NC_008463.1|chromosome	peak817	663.5	7.98732	5692495	PA14_63860	5692539	5693078	+	43
refseq|NC_008463.1|chromosome	peak606	660.77	7.983519999999999	4444279	PA14_49970	4442396	4444162	-	118
refseq|NC_008463.1|chromosome	peak760	660.1	7.798610000000001	5330086	PA14_59830	5328614	5330095	+	0
refseq|NC_008463.1|chromosome	peak472	653.76	7.934875	3312546	PA14_37190	3312668	3313744	-	121
refseq|NC_008463.1|chromosome	peak551	652.45	7.913005	3979745	PA14_44680	3979782	3983270	-	36
refseq|NC_008463.1|chromosome	peak808	644.97	7.871090000000001	5583300	PA14_62580	5583394	5584194	+	93
refseq|NC_008463.1|chromosome	peak763	634.56	7.73011	5347812	PA14_60060	5347532	5347834	+	0
refseq|NC_008463.1|chromosome	peak378	633.95	7.797124999999999	2568021	PA14_29620	2566425	2567978	-	44
refseq|NC_008463.1|chromosome	peak500	632.73	7.78487	3597149	PA14_40270	3597214	3598236	+	64
refseq|NC_008463.1|chromosome	peak614	632.61	7.78599	4526043	PA14_50940	4526078	4526572	+	34
refseq|NC_008463.1|chromosome	peak347	624.13	7.477079999999999	2447747	PA14_28310	2446753	2447721	-	27
refseq|NC_008463.1|chromosome	peak452	616.6	7.671270000000001	3160441	PA14_35550	3160432	3160737	-	0
refseq|NC_008463.1|chromosome	peak485	614.82	7.65901	3457258	PA14_38750	3456053	3457216	-	43
refseq|NC_008463.1|chromosome	peak485	614.82	7.65901	3457258	PA14_38770	3457302	3459128	-	43
refseq|NC_008463.1|chromosome	peak138	611.37	7.63406	866396	PA14_10090	866440	867351	+	43
refseq|NC_008463.1|chromosome	peak586	609.05	7.615495	4313962	PA14_48530	4314228	4316084	+	265
refseq|NC_008463.1|chromosome	peak460	600.13	7.52463	3189816	PA14_35840	3189302	3189946	+	0
refseq|NC_008463.1|chromosome	peak813	598.53	7.541539999999999	5643661	PA14_63240	5643724	5644191	+	62
refseq|NC_008463.1|chromosome	peak470	589.82	7.468064999999999	3281837	PA14_36820	3281521	3281688	-	150
refseq|NC_008463.1|chromosome	peak15	580.97	6.720195	141420	PA14_01510	141481	141762	-	60
refseq|NC_008463.1|chromosome	peak679	576.39	7.029745	4894726	PA14_55090	4894348	4894746	+	0
refseq|NC_008463.1|chromosome	peak36	569.71	7.31155	281988	PA14_03190	280973	282415	-	0
refseq|NC_008463.1|chromosome	peak120	564.08	7.184315	764914	PA14_08970	764899	765438	+	0
refseq|NC_008463.1|chromosome	peak84	562.03	7.272395	603218	PA14_06960	603247	604536	+	28
refseq|NC_008463.1|chromosome	peak373	561.73	7.2695	2541704	PA14_29350	2539430	2541670	-	35
refseq|NC_008463.1|chromosome	peak476	561.47	7.27281	3389950	PA14_38000	3390035	3390499	+	84
refseq|NC_008463.1|chromosome	peak366	560.65	7.267675	2489768	PA14_28840	2489403	2491613	+	0
refseq|NC_008463.1|chromosome	peak522	555.67	7.201029999999999	3745451	PA14_41960	3745500	3745688	+	48
refseq|NC_008463.1|chromosome	peak831	555.57	7.225619999999999	5812953	PA14_65200	5810076	5812799	-	155
refseq|NC_008463.1|chromosome	peak20	549.71	7.172635	182583	PA14_01980	181628	182566	+	18
refseq|NC_008463.1|chromosome	peak916	546.06	6.18257	6514025	PA14_73150	6514115	6514738	+	89
refseq|NC_008463.1|chromosome	peak405	545.28	6.870044999999999	2721698	PA14_31290	2721861	2722229	+	162
refseq|NC_008463.1|chromosome	peak786	544.83	7.149075	5464943	PA14_61200	5458870	5464854	-	90
refseq|NC_008463.1|chromosome	peak822	544.76	6.38269	5749016	PA14_64520	5748353	5748886	+	131
refseq|NC_008463.1|chromosome	peak462	536.39	7.073815	3200109	PA14_35940	3198432	3200078	-	32
refseq|NC_008463.1|chromosome	peak427	530.25	7.004965	2895387	PA14_33070	2895611	2897611	+	223
refseq|NC_008463.1|chromosome	peak363	523.53	6.95774	2486981	PA14_28820	2485638	2488136	+	0
refseq|NC_008463.1|chromosome	peak109	519.63	6.453469999999999	736484	PA14_08620	738405	739343	+	1920
refseq|NC_008463.1|chromosome	peak288	518.83	6.955725	1986568	PA14_22890	1985515	1986519	-	50
refseq|NC_008463.1|chromosome	peak407	518.25	6.951965	2725281	PA14_31340	2725301	2725657	+	19
refseq|NC_008463.1|chromosome	peak684	514.12	6.90749	4917641	PA14_55390	4916905	4917507	-	135
refseq|NC_008463.1|chromosome	peak675	512.14	6.569725	4876381	PA14_54940	4875551	4878535	-	0
