## Supplementary Dataset 1 for "Determination of the Two-Component Systems regulatory network reveals core and accessory regulations across *Pseudomonas aeruginosa* lineages": CS18_CzcR-PA2523_ALLpeaks_PAO1.tab

chrom	peakID	log(qvalue)	fold_enrichment	summit_position	closest_gene	gene_start	gene_end	strand	distance_to_closest_gene
refseq|NC_002516.2|chromosome	peak252	1364.43	17.34601	3962216	PA3539	3961144	3961923	+	294
refseq|NC_002516.2|chromosome	peak174	1332.38	16.0161	2843472	PA2522	2842019	2843305	-	168
refseq|NC_002516.2|chromosome	peak238	1191.22	16.3485	3672802	PA3280	3673008	3674324	-	205
refseq|NC_002516.2|chromosome	peak269	1125.86	15.544145	4444977	PA3965	4444978	4445487	+	0
refseq|NC_002516.2|chromosome	peak308	1000.4	14.7629	4989186	PA4457	4989305	4990285	+	118
refseq|NC_002516.2|chromosome	peak239	897.95	13.56871	3674460	PA3281	3674570	3675160	-	109
refseq|NC_002516.2|chromosome	peak173	852.41	13.216275	2824129	PA2506	2824283	2824501	+	153
refseq|NC_002516.2|chromosome	peak245	840.33	12.30624	3730311	PA3326	3729471	3730076	-	236
refseq|NC_002516.2|chromosome	peak282	827.92	13.0119	4713545	PA4210	4713796	4714284	+	250
refseq|NC_002516.2|chromosome	peak359	795.61	12.559684999999998	6156616	PA5467	6156212	6156574	+	43
refseq|NC_002516.2|chromosome	peak188	777.88	12.455435	3050299	PA2697	3050331	3050612	-	31
refseq|NC_002516.2|chromosome	peak61	738.56	11.51444	1045745	PA0959	1045832	1046461	+	86
refseq|NC_002516.2|chromosome	peak26	733.53	11.956325	326886	PA0290	325700	326671	+	216
refseq|NC_002516.2|chromosome	peak226	730.84	9.269585	3534740	PA3150	3533948	3535081	-	0
refseq|NC_002516.2|chromosome	peak300	712.18	11.88203	4903388	PA4374	4903466	4904596	+	77
refseq|NC_002516.2|chromosome	peak194	710.12	11.771585	3119874	PA2759	3119394	3119708	-	167
refseq|NC_002516.2|chromosome	peak18	703.45	11.598235	213467	PA0186	212340	213401	+	67
refseq|NC_002516.2|chromosome	peak20	697.62	11.800345	255409	PA0226	255481	256332	+	71
refseq|NC_002516.2|chromosome	peak86	692.78	11.573895	1264967	PA1165	1264191	1264919	-	49
refseq|NC_002516.2|chromosome	peak246	683.18	10.771645	3819903	PA3413	3820006	3820272	+	102
refseq|NC_002516.2|chromosome	peak218	676.08	11.33668	3456454	PA3081	3456543	3457910	-	88
refseq|NC_002516.2|chromosome	peak263	650.21	10.706165	4327010	PA3865a	4327395	4327559	+	384
refseq|NC_002516.2|chromosome	peak98	647.02	8.638995	1487438	PA1372	1486960	1489095	-	0
refseq|NC_002516.2|chromosome	peak138	619.48	10.85954	2206894	PA2016	2206402	2206806	-	89
refseq|NC_002516.2|chromosome	peak316	584.13	10.555845	5203322	PA4634	5202628	5203242	-	81
refseq|NC_002516.2|chromosome	peak307	583.09	10.5296	4985459	PA4450	4984205	4985470	-	0
refseq|NC_002516.2|chromosome	peak80	580.44	6.8255300000000005	1243574	PA1150	1243594	1245663	+	19
refseq|NC_002516.2|chromosome	peak241	563.83	8.508645	3683889	PA3290	3681500	3684148	-	0
refseq|NC_002516.2|chromosome	peak256	537.98	9.9994	4167574	PA3722	4167172	4167522	-	53
refseq|NC_002516.2|chromosome	peak352	537.46	9.52873	6039279	PA5369	6038212	6039183	-	97
refseq|NC_002516.2|chromosome	peak97	531.09	8.147305	1486714	PA1371	1486266	1486967	-	0
refseq|NC_002516.2|chromosome	peak210	525.41	9.17092	3291199	PA2935	3290694	3291173	-	27
refseq|NC_002516.2|chromosome	peak350	523.94	9.857815	6026734	PA5360	6026779	6027468	+	44
refseq|NC_002516.2|chromosome	peak312	501.52	8.91761	5055967	PA4514	5053616	5055877	-	91
refseq|NC_002516.2|chromosome	peak265	489.43	9.50326	4333072	PA3869	4332653	4333036	+	37
refseq|NC_002516.2|chromosome	peak158	475.45	8.74202	2522769	PA2291	2521258	2522616	-	154
refseq|NC_002516.2|chromosome	peak220	471.49	9.30652	3483453	PA3103	3481914	3483422	-	32
refseq|NC_002516.2|chromosome	peak69	468.73	7.26476	1067945	PA0985	1066321	1067817	-	129
refseq|NC_002516.2|chromosome	peak228	467.64	7.375269999999999	3536589	PA3153	3536576	3537811	-	0
refseq|NC_002516.2|chromosome	peak217	466.07	9.20935	3414203	PA3049	3414401	3414613	+	197
refseq|NC_002516.2|chromosome	peak52	459.49	8.354605000000001	896592	PA0820	896416	897228	+	0
refseq|NC_002516.2|chromosome	peak186	453.0	9.047715	3040186	PA2687	3038803	3040143	+	44
refseq|NC_002516.2|chromosome	peak166	450.45	8.972449999999998	2737269	PA2439	2735194	2737194	-	76
refseq|NC_002516.2|chromosome	peak134	448.53	8.910205000000001	2153421	PA1972	2153594	2155297	+	172
refseq|NC_002516.2|chromosome	peak83	430.9	6.9546	1246554	PA1151	1245665	1245928	+	627
refseq|NC_002516.2|chromosome	peak5	428.13	7.22531	65926	PA0051	66303	68135	+	376
refseq|NC_002516.2|chromosome	peak128	426.39	8.67466	2062262	PA1892	2061664	2062401	-	0
refseq|NC_002516.2|chromosome	peak273	424.46	8.687365	4547698	PA4070	4547821	4548771	-	122
refseq|NC_002516.2|chromosome	peak317	420.99	8.02088	5214844	PA4647	5213474	5214757	+	88
refseq|NC_002516.2|chromosome	peak229	415.39	7.019325	3537410	PA3153	3536576	3537811	-	0
refseq|NC_002516.2|chromosome	peak84	400.78	6.007015	1247576	PA1153	1247932	1248486	-	355
refseq|NC_002516.2|chromosome	peak141	400.72	8.35909	2233639	PA2041	2232222	2233592	+	48
refseq|NC_002516.2|chromosome	peak309	399.51	8.414425	5031364	PA4496	5031488	5033101	+	123
refseq|NC_002516.2|chromosome	peak328	392.64	8.331285	5421858	PA4830	5421899	5422438	+	40
refseq|NC_002516.2|chromosome	peak203	385.39	8.2221	3162657	PA2809	3162705	3163385	+	47
refseq|NC_002516.2|chromosome	peak310	381.87	8.15563	5036865	PA4499	5036245	5036808	+	58
refseq|NC_002516.2|chromosome	peak71	378.06	7.388535000000001	1087459	PA1003	1086097	1087095	-	365
refseq|NC_002516.2|chromosome	peak153	369.79	7.071115	2445292	PA2222	2444886	2445533	-	0
refseq|NC_002516.2|chromosome	peak11	369.52	7.841480000000001	123666	PA0101	122248	123495	+	172
refseq|NC_002516.2|chromosome	peak99	369.26	6.782155	1488280	PA1372	1486960	1489095	-	0
refseq|NC_002516.2|chromosome	peak34	366.23	7.978185	586798	PA0527.1	586867	586990	+	68
refseq|NC_002516.2|chromosome	peak222	364.68	6.874369999999999	3526847	PA3141	3524681	3526678	-	170
refseq|NC_002516.2|chromosome	peak91	356.46	7.19493	1355575	PA1249	1355631	1357070	+	55
refseq|NC_002516.2|chromosome	peak296	351.84	7.24432	4830801	PA4306	4830964	4831182	+	162
refseq|NC_002516.2|chromosome	peak136	346.92	7.734165	2198831	PA2010	2198891	2199694	+	59
refseq|NC_002516.2|chromosome	peak163	340.55	7.19535	2722064	PA2426	2722175	2722738	+	110
refseq|NC_002516.2|chromosome	peak180	339.31	7.581775	2934068	PA2591	2933582	2934388	-	0
refseq|NC_002516.2|chromosome	peak108	327.48	7.484834999999999	1668888	PA1530.1	1668840	1669799	+	0
refseq|NC_002516.2|chromosome	peak233	322.37	6.745475	3547017	PA3160	3545881	3546927	-	91
refseq|NC_002516.2|chromosome	peak330	321.39	7.011775	5437724	PA4843	5436079	5437707	+	18
refseq|NC_002516.2|chromosome	peak115	315.92	6.957979999999999	1803114	PA1656	1803626	1805182	+	511
refseq|NC_002516.2|chromosome	peak208	314.71	7.27949	3219581	PA2867	3219608	3221080	+	26
refseq|NC_002516.2|chromosome	peak230	313.07	5.659105	3537934	PA3154	3537808	3539124	-	0
refseq|NC_002516.2|chromosome	peak279	312.63	6.846594999999999	4629572	PA4139	4629944	4630243	+	371
