## Supplementary Dataset 1 for "Determination of the Two-Component Systems regulatory network reveals core and accessory regulations across *Pseudomonas aeruginosa* lineages": CS19_GacA-IHMA87_02519_ALLpeaks_IHMA.tab

chrom	peakID	log(qvalue)	fold_enrichment	summit_position	closest_gene	gene_start	gene_end	strand	distance_to_closest_gene
IHMA87_1	peak5	3702.52	36.033550000000005	548579	IHMA87_00504	548653	548774	+	73
IHMA87_1	peak18	1662.91	20.692465	1318009	IHMA87_01222	1318037	1318657	+	27
IHMA87_1	peak19	1524.09	19.695635	1458744	IHMA87_01347	1457672	1458676	+	69
IHMA87_1	peak62	401.5	7.506864999999999	6205085	IHMA87_05817	6205268	6206203	+	182
IHMA87_1	peak28	392.04	8.032684999999999	2533907	IHMA87_02420	2533980	2534270	+	72
IHMA87_1	peak20	163.52	5.24419	1516777	IHMA87_01403	1515812	1516708	+	70
IHMA87_1	peak47	50.74	2.888365	5266666	IHMA87_04954	5266552	5267793	-	0
IHMA87_1	peak13	50.09	2.91671	1029325	IHMA87_00967	1029310	1030776	+	0
IHMA87_1	peak36	39.38	2.81555	2963465	IHMA87_02757	2963283	2965709	-	0
IHMA87_1	peak29	37.17	2.45206	2541783	IHMA87_02426	2541430	2542659	+	0
IHMA87_1	peak27	32.97	2.50577	2313240	IHMA87_02165	2313298	2313990	+	57
IHMA87_1	peak39	31.65	2.57675	4523058	IHMA87_04236	4522305	4522916	-	143
IHMA87_1	peak44	31.6	2.614265	4924260	IHMA87_04607	4924386	4924604	+	125
IHMA87_1	peak59	31.5	2.385675	6198373	IHMA87_05812	6198286	6200250	-	0
IHMA87_1	peak34	28.7	2.28735	2707720	IHMA87_02576	2707125	2707370	+	351
IHMA87_1	peak17	25.72	2.256065	1207966	IHMA87_01117	1207970	1208185	-	3
IHMA87_1	peak9	23.96	2.37883	642979	IHMA87_00592	641122	643521	+	0
IHMA87_1	peak24	23.78	2.3489500000000003	2036534	IHMA87_01890	2036559	2037035	+	24
IHMA87_1	peak63	23.73	2.2629900000000003	6289374	IHMA87_05897	6287690	6290577	-	0
IHMA87_1	peak38	23.64	2.37097	4352182	IHMA87_04067	4352092	4354080	-	0
IHMA87_1	peak25	22.79	2.34161	2043482	IHMA87_01897	2043443	2043655	-	0
IHMA87_1	peak4	21.49	2.098405	189731	IHMA87_00163	188988	190322	+	0
IHMA87_1	peak35	20.86	2.036155	2850917	IHMA87_02691	2848516	2849607	+	1311
IHMA87_1	peak57	19.18	2.23028	6016895	IHMA87_05651	6016978	6018426	+	82
IHMA87_1	peak31	19.02	2.10575	2557049	IHMA87_02433	2555503	2557653	-	0
IHMA87_1	peak16	18.54	2.045755	1048938	IHMA87_00986	1048759	1050303	-	0
IHMA87_1	peak32	18.23	1.99254	2684832	IHMA87_02545	2684521	2684829	-	4
IHMA87_1	peak3	17.03	2.157675	128070	IHMA87_00104	126641	127888	+	183
IHMA87_1	peak23	16.32	2.04519	1926287	IHMA87_01793	1925708	1926325	+	0
IHMA87_1	peak64	15.54	2.03926	6293301	IHMA87_05901	6293135	6294451	-	0
IHMA87_2	peak67	15.46	1.976315	159684	IHMA87_06291	159408	159710	-	0
IHMA87_1	peak49	14.84	1.961895	5274152	IHMA87_04959	5272756	5274069	-	84
IHMA87_1	peak42	14.78	2.036435	4566561	IHMA87_04276	4566709	4567539	+	147
IHMA87_1	peak8	14.55	1.9669	636784	IHMA87_00586	636702	636851	-	0
IHMA87_1	peak58	14.41	1.97122	6196768	IHMA87_05811	6196423	6197796	-	0
IHMA87_1	peak22	14.26	1.990555	1924485	IHMA87_01792	1924059	1925177	+	0
IHMA87_1	peak55	13.65	1.88067	5493004	IHMA87_05159	5491356	5494243	-	0
IHMA87_1	peak46	12.98	1.92876	5224604	IHMA87_04905	5224123	5224830	-	0
IHMA87_1	peak15	12.89	1.848975	1033646	IHMA87_00969	1032698	1034746	+	0
IHMA87_1	peak6	12.58	1.91878	594449	IHMA87_00552	594239	594775	+	0
IHMA87_1	peak40	12.41	1.932625	4545434	IHMA87_04251	4544432	4545385	-	50
IHMA87_1	peak51	11.97	1.849805	5295165	IHMA87_04984	5294615	5294833	-	333
IHMA87_2	peak65	11.63	1.939225	6995	IHMA87_06124	4213	5367	+	1629
IHMA87_1	peak61	11.5	1.80507	6200754	IHMA87_05813	6200250	6202346	-	0
IHMA87_1	peak21	11.26	1.867405	1923226	IHMA87_01791	1923021	1924055	+	0
IHMA87_1	peak56	10.77	1.882775	5761367	IHMA87_05428	5761259	5761345	+	23
IHMA87_1	peak12	10.34	1.80563	895511	IHMA87_00838	895714	896277	+	202
IHMA87_1	peak33	10.22	1.83636	2705363	IHMA87_02573	2704702	2705199	+	165
IHMA87_1	peak26	10.04	1.81777	2127547	IHMA87_01975	2127328	2127555	+	0
IHMA87_1	peak45	9.99	1.85208	5190071	IHMA87_04865	5189923	5191863	-	0
