## Supplementary Dataset 1 for "Determination of the Two-Component Systems regulatory network reveals core and accessory regulations across *Pseudomonas aeruginosa* lineages": CS19_GacA-PA14_30650_ALLpeaks_PA14.tab

chrom	peakID	log(qvalue)	fold_enrichment	summit_position	closest_gene	gene_start	gene_end	strand	distance_to_closest_gene
refseq|NC_008463.1|chromosome	peak0	17453.15	90.373385	596767	PA14_06875	596840	596963	+	72
refseq|NC_008463.1|chromosome	peak7	10863.81	58.165615	1500166	PA14_17480	1499097	1500101	+	66
refseq|NC_008463.1|chromosome	peak11	1788.67	14.495629999999998	1921136	PA14_22080	1922000	1922695	-	863
refseq|NC_008463.1|chromosome	peak6	576.22	8.126339999999999	1374573	PA14_16140	1374776	1375219	+	202
refseq|NC_008463.1|chromosome	peak32	463.48	6.52897	5486785	PA14_61480	5485428	5486711	+	75
refseq|NC_008463.1|chromosome	peak9	282.2	5.481435	1595952	PA14_18590	1596211	1596990	-	258
refseq|NC_008463.1|chromosome	peak13	254.76	5.285955	2154778	PA14_24650	2154740	2154952	-	0
refseq|NC_008463.1|chromosome	peak1	230.35	5.087435	630567	PA14_07340	630641	631552	-	73
