## Supplementary Dataset 1 for "Determination of the Two-Component Systems regulatory network reveals core and accessory regulations across *Pseudomonas aeruginosa* lineages": CS19_GacA-PA2586_ALLpeaks_PAO1.tab

chrom	peakID	log(qvalue)	fold_enrichment	summit_position	closest_gene	gene_start	gene_end	strand	distance_to_closest_gene
refseq|NC_002516.2|chromosome	peak63	7714.69	55.327145	586795	PA0527.1	586867	586990	+	71
refseq|NC_002516.2|chromosome	peak411	2058.61	20.811020000000003	4057837	PA3622	4057909	4058913	-	71
refseq|NC_002516.2|chromosome	peak54	1047.3	13.47898	486974	PA0434	484964	487156	+	0
refseq|NC_002516.2|chromosome	peak62	916.91	8.3241	559385	PA0500	559644	560702	+	258
refseq|NC_002516.2|chromosome	peak416	534.13	9.12924	4088582	PA3649	4087526	4088878	-	0
refseq|NC_002516.2|chromosome	peak454	513.85	6.69088	4569850	PA4086	4569054	4569623	-	228
refseq|NC_002516.2|chromosome	peak90	506.32	3.20388	793458	PA0726	792997	794271	+	0
refseq|NC_002516.2|chromosome	peak193	459.84	8.2412	1906627	PA1763	1905797	1906822	+	0
refseq|NC_002516.2|chromosome	peak198	458.58	7.3126	1944854	PA1795	1944747	1946129	+	0
refseq|NC_002516.2|chromosome	peak64	448.05	8.212399999999999	620595	PA0564	620666	621577	-	70
refseq|NC_002516.2|chromosome	peak347	434.32	7.91892	3414581	PA3049	3414401	3414613	+	0
refseq|NC_002516.2|chromosome	peak87	419.7	7.546225	765316	PA0693	765315	767162	+	0
refseq|NC_002516.2|chromosome	peak23	400.6	6.472429999999999	185349	PA0162	184594	185928	+	0
refseq|NC_002516.2|chromosome	peak422	387.94	7.48489	4183430	PA3732	4182785	4183405	-	26
refseq|NC_002516.2|chromosome	peak82	368.99	5.779105	725321	PA0668.4	724103	726993	+	0
refseq|NC_002516.2|chromosome	peak587	347.7	5.62252	6041508	PA5369.2	6039846	6042736	-	0
refseq|NC_002516.2|chromosome	peak528	345.11	5.592645	5266035	PA4690.2	5264362	5267252	-	0
refseq|NC_002516.2|chromosome	peak480	307.0	5.111470000000001	4790507	PA4280.2	4788836	4791724	-	0
refseq|NC_002516.2|chromosome	peak400	283.23	6.237819999999999	3962167	PA3539	3961144	3961923	+	245
refseq|NC_002516.2|chromosome	peak120	276.14	5.21338	1073146	PA0992	1073285	1073902	+	138
refseq|NC_002516.2|chromosome	peak55	259.72	5.82848	530192	PA0470	530029	532437	-	0
refseq|NC_002516.2|chromosome	peak213	255.19	5.423475	2118556	PA1937	2118585	2118893	+	28
refseq|NC_002516.2|chromosome	peak320	234.36	4.928475000000001	3150730	PA2793	3149400	3150434	-	297
refseq|NC_002516.2|chromosome	peak109	225.31	5.101084999999999	1045493	PA0958	1043983	1045314	-	180
refseq|NC_002516.2|chromosome	peak368	218.96	4.455685	3537373	PA3153	3536576	3537811	-	0
refseq|NC_002516.2|chromosome	peak370	216.82	4.57283	3539714	PA3155	3539128	3540207	-	0
refseq|NC_002516.2|chromosome	peak363	212.12	4.7859	3530688	PA3147	3530467	3531708	-	0
refseq|NC_002516.2|chromosome	peak362	203.1	4.840365	3528926	PA3145	3528428	3529447	-	0
refseq|NC_002516.2|chromosome	peak475	194.24	4.47767	4771933	PA4268	4771756	4772127	-	0
refseq|NC_002516.2|chromosome	peak74	191.84	4.0402450000000005	698705	PA0641	695082	698696	+	10
refseq|NC_002516.2|chromosome	peak428	190.63	5.095095	4252806	PA3793	4252677	4253009	-	0
refseq|NC_002516.2|chromosome	peak280	186.86	5.0473300000000005	2706499	PA2423	2706387	2707181	+	0
refseq|NC_002516.2|chromosome	peak314	181.22	4.2348	3095734	PA2734	3094757	3096052	-	0
refseq|NC_002516.2|chromosome	peak5	181.15	4.894729999999999	27568	PA0025	26711	27535	+	34
refseq|NC_002516.2|chromosome	peak401	177.02	4.36054	3971068	PA3545	3969942	3971573	+	0
refseq|NC_002516.2|chromosome	peak278	175.68	5.00542	2701292	PA2418	2701206	2702066	+	0
refseq|NC_002516.2|chromosome	peak196	170.14	4.34253	1921489	PA1777	1921174	1922226	+	0
refseq|NC_002516.2|chromosome	peak521	163.91	4.376234999999999	5214826	PA4647	5213474	5214757	+	70
refseq|NC_002516.2|chromosome	peak158	160.08	3.917865	1486725	PA1371	1486266	1486967	-	0
refseq|NC_002516.2|chromosome	peak118	156.52	3.76593	1067787	PA0985	1066321	1067817	-	0
refseq|NC_002516.2|chromosome	peak336	152.28	4.57623	3324886	PA2966	3324947	3325183	-	60
refseq|NC_002516.2|chromosome	peak439	150.63	4.458805	4396291	PA3923	4396122	4398047	-	0
refseq|NC_002516.2|chromosome	peak372	149.36	3.83858	3543159	PA3158	3542740	3543690	-	0
refseq|NC_002516.2|chromosome	peak92	147.7	4.24348	804779	PA0737	804656	805111	+	0
refseq|NC_002516.2|chromosome	peak269	146.27	3.485805	2623472	PA2371	2620713	2623262	+	211
refseq|NC_002516.2|chromosome	peak32	145.88	4.322	255435	PA0226	255481	256332	+	45
refseq|NC_002516.2|chromosome	peak221	143.04	3.77714	2227880	PA2037	2227541	2229001	+	0
refseq|NC_002516.2|chromosome	peak568	141.02	4.313205	5820823	PA5170	5820910	5822358	+	86
refseq|NC_002516.2|chromosome	peak508	140.56	4.163675	5054839	PA4514	5053616	5055877	-	0
refseq|NC_002516.2|chromosome	peak591	140.24	4.34218	6045477	PA5370	6045310	6046626	-	0
refseq|NC_002516.2|chromosome	peak76	140.17	4.215565	702579	PA0647	702529	702831	+	0
refseq|NC_002516.2|chromosome	peak478	139.55	3.751965	4788834	PA4280.2	4788836	4791724	-	1
refseq|NC_002516.2|chromosome	peak11	137.49	3.62095	65882	PA0050	65339	65479	+	404
refseq|NC_002516.2|chromosome	peak254	134.47	4.202914999999999	2479913	PA2252	2479299	2480744	+	0
refseq|NC_002516.2|chromosome	peak78	132.64	3.88669	707802	PA0654	707686	708480	+	0
refseq|NC_002516.2|chromosome	peak451	131.05	3.8219350000000007	4544611	PA4067	4544607	4545305	+	0
refseq|NC_002516.2|chromosome	peak340	130.31	4.053025	3350409	PA2992	3350411	3350638	-	1
refseq|NC_002516.2|chromosome	peak112	128.73	4.065955000000001	1054551	PA0969	1053848	1054543	+	9
refseq|NC_002516.2|chromosome	peak458	126.35	3.948255000000001	4623386	PA4133	4622812	4624239	+	0
refseq|NC_002516.2|chromosome	peak117	124.63	3.4513	1064083	PA0982	1064555	1065103	-	471
refseq|NC_002516.2|chromosome	peak317	124.62	3.866745	3120757	PA2760	3120073	3121350	+	0
refseq|NC_002516.2|chromosome	peak266	122.69	4.254770000000001	2579078	PA2335	2577150	2579519	+	0
refseq|NC_002516.2|chromosome	peak43	122.69	4.07333	348050	PA0306a	347832	348335	-	0
refseq|NC_002516.2|chromosome	peak522	122.21	4.0182850000000006	5218168	PA4652	5217569	5219941	+	0
refseq|NC_002516.2|chromosome	peak388	120.7	4.03927	3779350	PA3368	3778704	3779369	+	0
refseq|NC_002516.2|chromosome	peak84	120.31	3.415435	726988	PA0668.4	724103	726993	+	0
refseq|NC_002516.2|chromosome	peak375	119.7	4.053405	3587328	PA3194	3585477	3587303	-	26
refseq|NC_002516.2|chromosome	peak547	117.04	3.74801	5548943	PA4945	5548751	5549722	-	0
refseq|NC_002516.2|chromosome	peak176	110.87	3.862005	1676530	PA1538	1675862	1677445	-	0
refseq|NC_002516.2|chromosome	peak526	109.8	3.243095	5264355	PA4690.2	5264362	5267252	-	6
refseq|NC_002516.2|chromosome	peak570	109.53	3.29566	5843923	PA5190	5843198	5843800	-	124
refseq|NC_002516.2|chromosome	peak135	107.33	3.880105	1217426	PA1124	1216671	1218167	+	0
refseq|NC_002516.2|chromosome	peak37	107.03	3.77734	319219	PA0285	318312	320594	-	0
refseq|NC_002516.2|chromosome	peak399	106.93	3.820965	3944381	PA3524	3944184	3944570	+	0
refseq|NC_002516.2|chromosome	peak488	105.11	3.4447650000000003	4881982	PA4354	4882053	4882355	+	70
refseq|NC_002516.2|chromosome	peak585	104.5	3.084135	6039825	PA5369.2	6039846	6042736	-	20
refseq|NC_002516.2|chromosome	peak197	104.11	3.64974	1932477	PA1784	1932129	1932824	-	0
refseq|NC_002516.2|chromosome	peak507	103.23	3.536545	5053788	PA4514	5053616	5055877	-	0
refseq|NC_002516.2|chromosome	peak511	101.31	3.321625	5069269	PA4525	5069082	5069531	-	0
refseq|NC_002516.2|chromosome	peak69	100.76	3.66629	662173	PA0600	660315	662708	+	0
refseq|NC_002516.2|chromosome	peak160	99.6	3.344455	1499112	PA1382	1498813	1501092	+	0
refseq|NC_002516.2|chromosome	peak323	98.8	3.506315	3157035	PA2800	3156860	3157564	-	0
refseq|NC_002516.2|chromosome	peak85	97.26	3.694735	732775	PA0671	732102	732653	-	123
refseq|NC_002516.2|chromosome	peak532	96.92	3.711805	5316399	PA4733	5315534	5317471	+	0
refseq|NC_002516.2|chromosome	peak603	95.24	3.770425	6208572	PA5516	6208575	6209441	+	2
refseq|NC_002516.2|chromosome	peak514	95.08	3.62964	5080462	PA4539	5079117	5080208	-	255
refseq|NC_002516.2|chromosome	peak485	93.26	3.53765	4843767	PA4315	4843812	4844186	+	44
refseq|NC_002516.2|chromosome	peak91	92.0	1.768685	796328	PA0728	795793	796776	+	0
refseq|NC_002516.2|chromosome	peak462	91.87	3.47644	4666830	PA4170	4666836	4667768	+	5
refseq|NC_002516.2|chromosome	peak249	91.49	3.20121	2450243	PA2228	2449554	2450765	-	0
refseq|NC_002516.2|chromosome	peak467	91.08	3.43795	4756504	PA4241	4756492	4756848	-	0
refseq|NC_002516.2|chromosome	peak324	90.99	3.379705	3157668	PA2801	3157667	3158071	+	0
refseq|NC_002516.2|chromosome	peak3	90.2	3.36059	14984	PA0011	14235	15122	+	0
refseq|NC_002516.2|chromosome	peak329	88.55	3.46251	3204820	PA2851	3204514	3205080	-	0
refseq|NC_002516.2|chromosome	peak431	87.64	3.55523	4274399	PA3817	4273577	4274350	-	50
refseq|NC_002516.2|chromosome	peak450	87.3	3.503505	4527111	PA4044	4526547	4528430	+	0
refseq|NC_002516.2|chromosome	peak299	87.03	3.4185	2956344	PA2614	2956153	2956779	-	0
refseq|NC_002516.2|chromosome	peak9	86.16	3.192925	54419	PA0041a	54121	54822	+	0
refseq|NC_002516.2|chromosome	peak16	85.81	3.279265	128485	PA0105	127378	128502	+	0
refseq|NC_002516.2|chromosome	peak155	82.53	3.339865	1471431	PA1359	1471016	1471672	-	0
refseq|NC_002516.2|chromosome	peak525	81.61	3.06504	5242879	PA4675	5243178	5245406	+	298
refseq|NC_002516.2|chromosome	peak463	81.48	3.312625	4696587	PA4198	4696281	4697903	+	0
refseq|NC_002516.2|chromosome	peak327	78.96	3.3705549999999995	3174114	PA2820	3174131	3174904	+	16
refseq|NC_002516.2|chromosome	peak233	78.64	3.079735	2313342	PA2101	2312899	2313789	+	0
refseq|NC_002516.2|chromosome	peak391	77.41	3.3759	3815171	PA3408	3814661	3817336	-	0
refseq|NC_002516.2|chromosome	peak544	77.41	3.03778	5537240	PA4934	5537059	5537289	-	0
refseq|NC_002516.2|chromosome	peak543	76.59	3.24658	5524714	PA4925	5523868	5524719	-	0
refseq|NC_002516.2|chromosome	peak500	76.51	3.106435	4965280	PA4432	4965109	4965501	-	0
refseq|NC_002516.2|chromosome	peak393	76.46	3.08622	3831718	PA3422	3830898	3832655	-	0
refseq|NC_002516.2|chromosome	peak243	75.57	3.301405	2442211	PA2220	2441771	2442691	+	0
refseq|NC_002516.2|chromosome	peak430	75.51	3.291065	4273583	PA3817	4273577	4274350	-	0
refseq|NC_002516.2|chromosome	peak584	74.55	3.209845	6011935	PA5343	6011058	6011909	-	27
refseq|NC_002516.2|chromosome	peak355	74.26	3.271235	3483455	PA3103	3481914	3483422	-	34
refseq|NC_002516.2|chromosome	peak261	73.47	3.290545	2517651	PA2289	2516429	2518561	-	0
refseq|NC_002516.2|chromosome	peak162	73.2	2.96682	1503479	PA1383	1501611	1503416	+	64
refseq|NC_002516.2|chromosome	peak177	72.96	3.241055	1683425	PA1546	1682567	1683949	-	0
refseq|NC_002516.2|chromosome	peak359	72.6	3.349855	3522217	PA3138	3520548	3522560	-	0
refseq|NC_002516.2|chromosome	peak346	70.23	2.98918	3401450	PA3038	3400684	3401949	+	0
refseq|NC_002516.2|chromosome	peak88	69.89	1.73264	790761	PA0722	790722	790973	+	0
refseq|NC_002516.2|chromosome	peak208	69.75	3.11446	2066090	PA1895	2065493	2066767	-	0
refseq|NC_002516.2|chromosome	peak190	69.62	3.15639	1842992	PA1693	1842568	1843221	-	0
refseq|NC_002516.2|chromosome	peak71	69.51	3.082905	680075	PA0620	678821	680896	+	0
refseq|NC_002516.2|chromosome	peak111	67.02	3.1315600000000003	1053122	PA0967	1052289	1053347	+	0
refseq|NC_002516.2|chromosome	peak583	65.85	3.142345	6006131	PA5337	6005899	6006165	+	0
refseq|NC_002516.2|chromosome	peak491	64.61	3.125175	4922349	PA4392	4921981	4922364	+	0
refseq|NC_002516.2|chromosome	peak188	64.4	2.975	1825125	PA1673	1824969	1825430	+	0
refseq|NC_002516.2|chromosome	peak146	64.12	2.97758	1356267	PA1249	1355631	1357070	+	0
refseq|NC_002516.2|chromosome	peak236	63.96	3.013615	2344455	PA2130	2343862	2346480	+	0
refseq|NC_002516.2|chromosome	peak502	63.56	2.96558	4989157	PA4457	4989305	4990285	+	147
refseq|NC_002516.2|chromosome	peak598	63.14	3.05362	6143345	PA5453	6143109	6144080	-	0
refseq|NC_002516.2|chromosome	peak38	61.88	3.12776	325334	PA0289	324625	325587	+	0
refseq|NC_002516.2|chromosome	peak210	61.51	3.025245	2095387	PA1920	2094329	2096356	-	0
refseq|NC_002516.2|chromosome	peak52	61.43	3.045675	471943	PA0425	472024	473175	+	80
refseq|NC_002516.2|chromosome	peak27	60.4	2.948955	202518	PA0178	202147	204066	-	0
refseq|NC_002516.2|chromosome	peak424	60.02	2.882845	4196687	PA3744	4196165	4196692	-	0
refseq|NC_002516.2|chromosome	peak144	60.02	3.02516	1318167	PA1217	1318147	1319514	-	0
refseq|NC_002516.2|chromosome	peak357	59.78	3.1006850000000004	3498211	PA3115	3495446	3498205	-	7
refseq|NC_002516.2|chromosome	peak49	59.51	3.0089550000000003	409774	PA0366	409504	410934	-	0
refseq|NC_002516.2|chromosome	peak331	58.83	2.954295	3266774	PA2911	3265848	3268004	+	0
refseq|NC_002516.2|chromosome	peak390	57.71	2.94188	3814537	PA3407	3813958	3814575	-	0
refseq|NC_002516.2|chromosome	peak275	54.2	2.90015	2677794	PA2402	2671729	2687178	-	0
refseq|NC_002516.2|chromosome	peak581	54.18	2.92825	5996682	PA5325	5996036	5996986	+	0
refseq|NC_002516.2|chromosome	peak142	52.52	2.857235	1303868	PA1203	1303457	1303864	+	5
refseq|NC_002516.2|chromosome	peak295	49.19	2.809095	2889761	PA2556	2889202	2890287	-	0
