## Supplementary Dataset 1 for "Determination of the Two-Component Systems regulatory network reveals core and accessory regulations across *Pseudomonas aeruginosa* lineages": CS20_BqsR-IHMA87_02453_ALLpeaks_IHMA.tab

chrom	peakID	log(qvalue)	fold_enrichment	summit_position	closest_gene	gene_start	gene_end	strand	distance_to_closest_gene
IHMA87_1	peak9	5484.19	42.231155	332730	IHMA87_00299	331789	332721	+	10
IHMA87_1	peak46	3973.58	33.250825	1546795	IHMA87_01426	1547110	1547889	-	314
IHMA87_1	peak158	3466.68	26.823905	5466996	IHMA87_05138	5466386	5466691	-	306
IHMA87_1	peak145	3322.61	29.233835	5145558	IHMA87_04821	5144912	5145475	+	84
IHMA87_1	peak65	3174.38	28.32117	2461462	IHMA87_02345	2461259	2461453	+	10
IHMA87_1	peak114	3119.21	28.019415	4161161	IHMA87_03887	4160607	4161062	-	100
IHMA87_1	peak33	2915.03	26.674855	853870	IHMA87_00800	853135	853794	-	77
IHMA87_1	peak68	2598.7	24.54007	2500854	IHMA87_02382	2499905	2500819	-	36
IHMA87_1	peak59	2315.7	22.68511	2047824	IHMA87_01900	2046361	2047791	-	34
IHMA87_1	peak143	2069.67	21.02692	5097707	IHMA87_04778	5096759	5097568	-	140
IHMA87_1	peak20	1836.81	19.30065	602067	IHMA87_00557	601457	603193	-	0
IHMA87_1	peak118	1656.76	18.087915	4323574	IHMA87_04039	4322889	4323491	-	84
IHMA87_1	peak93	1611.11	17.68563	3056185	IHMA87_02837	3054954	3055976	-	210
IHMA87_1	peak13	1348.26	15.752175	564029	IHMA87_00523	564095	565399	+	65
IHMA87_1	peak74	1342.0	15.644865	2536540	IHMA87_02421	2534662	2537208	+	0
IHMA87_1	peak84	1341.39	15.67646	2788795	IHMA87_02645	2788411	2788629	-	167
IHMA87_2	peak193	1319.51	15.436065	120056	IHMA87_06245	119352	120242	+	0
IHMA87_1	peak121	1210.15	14.629089999999998	4353858	IHMA87_04067	4352092	4354080	-	0
IHMA87_1	peak178	1136.9	13.995235	6200745	IHMA87_05813	6200250	6202346	-	0
IHMA87_1	peak5	1135.93	14.065515	128119	IHMA87_00105	128263	128991	+	143
IHMA87_1	peak153	1019.35	13.053375	5284146	IHMA87_04971	5283917	5285026	+	0
IHMA87_1	peak141	968.28	12.635925	5005051	IHMA87_04683	5004078	5005007	-	45
IHMA87_1	peak115	948.27	12.41772	4263000	IHMA87_03984	4261417	4262856	-	145
IHMA87_1	peak140	944.91	12.515695	4996960	IHMA87_04674	4996649	4996876	-	85
IHMA87_1	peak94	939.43	12.410445	3125468	IHMA87_02902	3125518	3126447	+	49
IHMA87_2	peak192	936.44	12.407335	108089	IHMA87_06226	107114	108043	-	47
IHMA87_1	peak155	909.16	12.165145	5304860	IHMA87_04994	5304225	5304917	-	0
IHMA87_1	peak38	890.99	11.716025000000002	1038120	IHMA87_00973	1037702	1038004	+	117
IHMA87_1	peak64	881.69	11.96166	2303360	IHMA87_02156	2303719	2304609	-	358
IHMA87_1	peak1	858.75	11.75743	56479	IHMA87_00044	52864	56652	+	0
IHMA87_1	peak0	846.44	11.599795	52494	IHMA87_00043	42234	52406	+	89
IHMA87_1	peak30	805.44	11.27994	803239	IHMA87_00753	801816	803204	-	36
IHMA87_1	peak149	798.58	11.24008	5195250	IHMA87_04868	5194325	5195542	+	0
IHMA87_1	peak91	728.95	10.583805	2903449	IHMA87_02725	2902561	2903343	-	107
IHMA87_1	peak17	723.08	10.518665	595233	IHMA87_00553	594772	595413	+	0
IHMA87_1	peak129	696.87	10.322725	4543250	IHMA87_04250	4543246	4544157	-	0
IHMA87_1	peak16	666.26	10.021265	594477	IHMA87_00552	594239	594775	+	0
IHMA87_1	peak41	658.14	9.977485	1208326	IHMA87_01117	1207970	1208185	-	142
IHMA87_1	peak130	624.44	9.61924	4545561	IHMA87_04252	4545627	4546292	+	65
IHMA87_1	peak2	623.75	9.373955	57969	IHMA87_00045	59228	62380	+	1258
IHMA87_1	peak154	606.78	9.469755	5295213	IHMA87_04984	5294615	5294833	-	381
IHMA87_1	peak100	571.35	9.14109	3595123	IHMA87_03326	3594966	3597362	-	0
IHMA87_1	peak21	568.21	9.132375	603136	IHMA87_00557	601457	603193	-	0
IHMA87_1	peak125	563.0	9.073365	4445479	IHMA87_04158	4444921	4445385	-	95
IHMA87_1	peak10	548.9	8.95191	336399	IHMA87_00303	336480	337445	+	80
IHMA87_1	peak168	536.94	8.81035	5732811	IHMA87_05403	5733103	5734032	+	291
IHMA87_1	peak119	535.17	8.79716	4349503	IHMA87_04063	4348219	4349253	+	251
IHMA87_1	peak177	527.2	8.66394	6197011	IHMA87_05811	6196423	6197796	-	0
IHMA87_1	peak4	521.78	8.651655	65997	IHMA87_00049	66545	67798	-	547
IHMA87_1	peak132	501.13	8.43944	4726127	IHMA87_04433	4726154	4727182	+	26
IHMA87_1	peak171	469.59	8.15939	5827342	IHMA87_05484	5826413	5827297	-	46
IHMA87_1	peak144	445.11	7.877515	5144801	IHMA87_04820	5143526	5144743	-	59
IHMA87_1	peak152	408.13	7.47814	5274365	IHMA87_04960	5274546	5275100	+	180
IHMA87_1	peak8	394.83	7.37217	303833	IHMA87_00271	303832	304467	-	0
IHMA87_1	peak15	394.65	7.34938	592781	IHMA87_00551	591906	594149	+	0
IHMA87_1	peak87	394.2	7.335125	2848136	IHMA87_02691	2848516	2849607	+	379
IHMA87_1	peak48	385.74	7.220505	1552294	IHMA87_01432	1552245	1552577	-	0
IHMA87_1	peak14	352.86	6.89919	592045	IHMA87_00551	591906	594149	+	0
IHMA87_2	peak188	349.53	6.875325	2070	IHMA87_06120	1309	2049	-	22
IHMA87_1	peak60	342.4	6.801105000000001	2048737	IHMA87_01902	2048865	2049488	+	127
IHMA87_1	peak77	335.02	6.741295	2580929	IHMA87_02451	2580991	2581299	+	61
IHMA87_1	peak111	325.96	6.629235	4001137	IHMA87_03735	4000508	4001113	-	25
IHMA87_1	peak35	303.12	6.32935	1030844	IHMA87_00968	1030773	1032701	+	0
IHMA87_1	peak67	295.26	6.138315	2472261	IHMA87_02357	2472119	2472334	-	0
IHMA87_1	peak52	290.5	6.160815	1924512	IHMA87_01792	1924059	1925177	+	0
IHMA87_1	peak138	282.29	6.142325	4927866	IHMA87_04609	4926848	4928338	-	0
IHMA87_1	peak108	281.36	6.137545	3875509	IHMA87_03614	3875525	3876157	-	15
IHMA87_1	peak53	279.94	6.071565	1925306	IHMA87_01792	1924059	1925177	+	130
IHMA87_1	peak19	275.91	6.030785	600352	IHMA87_00556	600674	600919	+	321
IHMA87_1	peak24	275.02	6.008675	692353	IHMA87_00648	690911	693798	+	0
IHMA87_1	peak159	274.51	6.021929999999999	5492806	IHMA87_05159	5491356	5494243	-	0
IHMA87_1	peak151	269.88	5.72549	5231681	IHMA87_04919	5230419	5231798	-	0
IHMA87_1	peak128	266.05	5.922555	4542582	IHMA87_04249	4541717	4542100	-	483
IHMA87_1	peak180	250.28	5.7347	6289139	IHMA87_05897	6287690	6290577	-	0
IHMA87_1	peak72	249.08	5.72389	2535074	IHMA87_02421	2534662	2537208	+	0
IHMA87_1	peak45	243.88	5.669485	1510430	IHMA87_01396	1509864	1510394	-	37
IHMA87_1	peak47	240.74	5.62933	1551284	IHMA87_01430	1550646	1550903	-	382
IHMA87_1	peak135	237.16	5.572305	4883739	IHMA87_04578	4882284	4885171	-	0
IHMA87_1	peak75	215.54	5.293715	2541042	IHMA87_02425	2539245	2540792	+	251
IHMA87_1	peak95	213.01	5.253515	3131230	IHMA87_02908	3131408	3133630	-	177
IHMA87_1	peak146	204.47	5.11618	5179358	IHMA87_04848	5179105	5179710	-	0
IHMA87_1	peak97	203.99	5.14174	3412019	IHMA87_03166	3411651	3412379	+	0
IHMA87_1	peak86	201.38	5.1039200000000005	2845882	IHMA87_02689	2845452	2845559	+	324
IHMA87_1	peak133	199.0	5.085084999999999	4727308	IHMA87_04433	4726154	4727182	+	127
IHMA87_1	peak166	191.54	4.981730000000001	5612986	IHMA87_05283	5613349	5613603	-	362
IHMA87_1	peak29	189.44	4.969215	728737	IHMA87_00701	728258	728647	+	91
IHMA87_1	peak134	188.63	4.97682	4823884	IHMA87_04529	4824020	4824922	+	135
IHMA87_1	peak89	186.83	4.92525	2850777	IHMA87_02691	2848516	2849607	+	1171
IHMA87_1	peak69	179.18	4.849685	2524323	IHMA87_02408	2523602	2524240	-	84
IHMA87_1	peak98	160.08	4.5619	3413186	IHMA87_03167	3412376	3413281	+	0
IHMA87_1	peak85	154.36	4.51335	2814815	IHMA87_02671	2814089	2814769	-	47
IHMA87_1	peak126	150.77	4.427175	4507791	IHMA87_04224	4508146	4509144	+	354
IHMA87_1	peak147	148.69	4.41995	5181608	IHMA87_04853	5181122	5181523	+	86
IHMA87_1	peak101	143.06	4.35161	3596648	IHMA87_03326	3594966	3597362	-	0
IHMA87_1	peak51	142.33	4.31284	1922884	IHMA87_01790	1921793	1923028	+	0
IHMA87_1	peak122	139.83	4.29516	4373659	IHMA87_04089	4373718	4376042	+	58
IHMA87_1	peak54	138.73	4.2821	1928367	IHMA87_01795	1927583	1928539	+	0
IHMA87_1	peak99	134.76	4.228355	3417237	IHMA87_03168	3414292	3417306	-	0
IHMA87_1	peak37	130.86	4.154425	1033339	IHMA87_00969	1032698	1034746	+	0
IHMA87_1	peak42	129.94	4.03468	1220010	IHMA87_01127	1220069	1220392	+	58
IHMA87_1	peak78	125.6	4.082315	2655292	IHMA87_02519	2655347	2655991	+	54
IHMA87_1	peak66	120.02	4.00268	2465331	IHMA87_02348	2462982	2465360	+	0
IHMA87_1	peak148	100.06	3.690645	5190296	IHMA87_04865	5189923	5191863	-	0
IHMA87_1	peak117	98.23	3.663825	4299352	IHMA87_04018	4299362	4299973	-	9
IHMA87_1	peak61	94.83	3.578505	2068860	IHMA87_01922	2068987	2070531	-	126
