## Supplementary Dataset 1 for "Determination of the Two-Component Systems regulatory network reveals core and accessory regulations across *Pseudomonas aeruginosa* lineages": CS20_BqsR-PA14_29730_ALLpeaks_PA14.tab

chrom	peakID	log(qvalue)	fold_enrichment	summit_position	closest_gene	gene_start	gene_end	strand	distance_to_closest_gene
refseq|NC_008463.1|chromosome	peak13	7320.0	39.415005	374077	PA14_04160	373079	374068	+	10
refseq|NC_008463.1|chromosome	peak43	6510.39	36.18198	1578355	PA14_18370	1577121	1578269	-	87
refseq|NC_008463.1|chromosome	peak44	5872.43	33.569335	1595888	PA14_18590	1596211	1596990	-	322
refseq|NC_008463.1|chromosome	peak189	5454.98	31.824685	5514805	PA14_61845	5514513	5514791	-	15
refseq|NC_008463.1|chromosome	peak174	4434.85	27.443315	5200480	PA14_58380	5199828	5200391	+	90
refseq|NC_008463.1|chromosome	peak73	4280.69	26.745635	2469961	PA14_28680	2469972	2470328	+	10
refseq|NC_008463.1|chromosome	peak136	4180.29	26.31641	4177569	PA14_46900	4177014	4177472	-	98
refseq|NC_008463.1|chromosome	peak34	3874.23	24.958025	918370	PA14_10650	917630	918289	-	82
refseq|NC_008463.1|chromosome	peak69	3293.01	22.274365	2159125	PA14_24690	2157662	2159092	-	34
refseq|NC_008463.1|chromosome	peak172	3156.43	21.633985	5152619	PA14_57880	5151673	5152482	-	138
refseq|NC_008463.1|chromosome	peak145	2825.48	20.024415	4400994	PA14_49480	4399221	4401008	+	0
refseq|NC_008463.1|chromosome	peak179	2822.6	19.045985	5306485	PA14_59630	5305679	5306710	-	0
refseq|NC_008463.1|chromosome	peak142	2368.48	17.773215	4372090	PA14_49200	4371405	4372007	-	84
refseq|NC_008463.1|chromosome	peak4	2339.23	17.650695	121642	PA14_01240	121786	122514	+	143
refseq|NC_008463.1|chromosome	peak3	2267.22	14.572365	64447	PA14_00640	64665	66497	+	217
refseq|NC_008463.1|chromosome	peak137	2114.92	15.28061	4279104	PA14_48060	4277525	4278964	-	141
refseq|NC_008463.1|chromosome	peak135	2035.78	16.07896	4153818	PA14_46620	4152844	4154124	-	0
refseq|NC_008463.1|chromosome	peak18	1710.48	14.343609999999998	612256	PA14_07070	612321	613625	+	64
refseq|NC_008463.1|chromosome	peak1	1705.75	13.22938	53461	PA14_00510	42934	53265	+	197
refseq|NC_008463.1|chromosome	peak114	1630.71	13.896999999999998	3389894	PA14_38000	3390035	3390499	+	140
refseq|NC_008463.1|chromosome	peak47	1528.95	13.31835	1762259	PA14_20510	1762508	1763482	+	248
refseq|NC_008463.1|chromosome	peak96	1506.81	13.194125	3014141	PA14_33910	3014295	3015569	-	153
refseq|NC_008463.1|chromosome	peak157	1439.53	12.64346	4752276	PA14_53580	4751681	4752283	+	0
refseq|NC_008463.1|chromosome	peak168	1391.19	12.55787	5051132	PA14_56690	5050829	5051056	-	77
refseq|NC_008463.1|chromosome	peak11	1367.27	12.390645	340940	PA14_03790	339852	340823	+	118
refseq|NC_008463.1|chromosome	peak31	1291.4	11.961675	851438	PA14_09900	849992	851380	-	59
refseq|NC_008463.1|chromosome	peak39	1065.13	9.89596	1231170	PA14_14430	1231207	1231584	+	36
refseq|NC_008463.1|chromosome	peak35	1023.15	10.00509	956546	PA14_11050	955517	956341	-	206
refseq|NC_008463.1|chromosome	peak62	1022.5	10.03756	2030649	PA14_23390	2030647	2031909	+	0
refseq|NC_008463.1|chromosome	peak59	1010.0	10.2656	1939600	PA14_22270	1939714	1941291	-	113
refseq|NC_008463.1|chromosome	peak12	921.8	9.718595	345177	PA14_03840	345159	345824	-	0
refseq|NC_008463.1|chromosome	peak14	892.25	9.526385	381547	PA14_04270	381627	382592	+	79
refseq|NC_008463.1|chromosome	peak99	860.2	9.304815	3086220	PA14_34740	3085925	3086083	-	138
refseq|NC_008463.1|chromosome	peak150	814.76	9.02896	4508757	PA14_50750	4508849	4509091	+	91
refseq|NC_008463.1|chromosome	peak86	703.67	8.27421	2803229	PA14_32250	2802846	2803064	-	166
refseq|NC_008463.1|chromosome	peak159	699.85	7.957660000000001	4754977	PA14_53610	4754190	4754795	+	183
refseq|NC_008463.1|chromosome	peak123	684.07	8.138735	3676208	PA14_41220	3676054	3678450	-	0
refseq|NC_008463.1|chromosome	peak82	665.51	8.017055	2677573	PA14_30840	2676132	2677544	+	30
refseq|NC_008463.1|chromosome	peak91	659.15	7.95388	2867226	PA14_32820	2868300	2868887	+	1073
refseq|NC_008463.1|chromosome	peak173	641.56	7.839419999999999	5199715	PA14_58375	5198442	5199659	-	57
refseq|NC_008463.1|chromosome	peak113	575.73	7.37265	3281787	PA14_36820	3281521	3281688	-	100
refseq|NC_008463.1|chromosome	peak132	535.46	7.057615	4011993	PA14_45000	4012138	4013913	+	144
refseq|NC_008463.1|chromosome	peak146	519.21	6.93493	4403017	PA14_49510	4402698	4403159	-	0
refseq|NC_008463.1|chromosome	peak70	518.26	6.929929999999999	2160062	PA14_24710	2160174	2160797	+	111
refseq|NC_008463.1|chromosome	peak75	503.91	6.829625	2477836	PA14_28770	2476671	2478314	+	0
refseq|NC_008463.1|chromosome	peak80	503.26	6.842255	2637843	PA14_30460	2637996	2639063	+	152
refseq|NC_008463.1|chromosome	peak102	495.98	6.775600000000001	3145328	PA14_35370	3144097	3145119	-	210
refseq|NC_008463.1|chromosome	peak79	494.71	6.77184	2573207	PA14_29710	2573273	2573581	+	65
refseq|NC_008463.1|chromosome	peak127	494.65	6.67905	3831275	PA14_43050	3829632	3831188	-	88
refseq|NC_008463.1|chromosome	peak149	493.48	6.752644999999999	4485715	PA14_50480	4485245	4485652	-	64
refseq|NC_008463.1|chromosome	peak10	491.83	6.744384999999999	332396	PA14_03720	332467	334749	-	70
refseq|NC_008463.1|chromosome	peak143	471.05	6.224080000000001	4399562	PA14_49480	4399221	4401008	+	0
refseq|NC_008463.1|chromosome	peak129	456.34	6.477625	3946417	PA14_44320	3946425	3947057	-	7
refseq|NC_008463.1|chromosome	peak94	445.2	6.162685	2870306	PA14_32830	2870581	2873250	-	274
refseq|NC_008463.1|chromosome	peak33	424.43	6.226795000000001	901280	PA14_10440	899938	901194	-	87
refseq|NC_008463.1|chromosome	peak154	417.23	5.762969999999999	4587661	PA14_51610	4587325	4587609	-	53
refseq|NC_008463.1|chromosome	peak176	415.64	5.81191	5275156	PA14_59220	5275324	5276820	+	167
refseq|NC_008463.1|chromosome	peak53	409.14	6.041275	1928459	PA14_22110	1927460	1928419	-	41
refseq|NC_008463.1|chromosome	peak134	408.12	6.098875	4084998	PA14_45940	4084370	4084975	-	24
refseq|NC_008463.1|chromosome	peak130	386.86	5.907835	3975614	PA14_44650	3975847	3976224	-	232
refseq|NC_008463.1|chromosome	peak88	382.38	5.701454999999999	2864193	PA14_32790	2848568	2864206	+	0
refseq|NC_008463.1|chromosome	peak30	381.17	5.73775	772915	PA14_09130	772440	772829	+	87
refseq|NC_008463.1|chromosome	peak119	372.71	5.674455	3512479	PA14_39470	3512076	3512852	+	0
refseq|NC_008463.1|chromosome	peak166	367.18	5.541675	4983366	PA14_55800	4983374	4983856	+	7
refseq|NC_008463.1|chromosome	peak89	364.77	5.73681	2865720	PA14_32810	2865179	2865490	+	231
refseq|NC_008463.1|chromosome	peak46	357.23	5.67983	1688454	PA14_19520	1687634	1688383	+	72
refseq|NC_008463.1|chromosome	peak213	355.56	5.663	6532511	PA14_73370	6530561	6532453	-	59
refseq|NC_008463.1|chromosome	peak115	340.73	5.534975	3405817	PA14_38180	3405199	3406659	-	0
refseq|NC_008463.1|chromosome	peak24	329.7	5.1720950000000006	736530	PA14_08620	738405	739343	+	1874
refseq|NC_008463.1|chromosome	peak162	314.18	5.113630000000001	4953727	PA14_55610	4948578	4951673	+	2055
refseq|NC_008463.1|chromosome	peak201	310.88	4.770375	5749017	PA14_64520	5748353	5748886	+	132
refseq|NC_008463.1|chromosome	peak107	305.31	5.233485	3182792	PA14_35780	3182434	3183162	-	0
refseq|NC_008463.1|chromosome	peak205	300.07	4.937875	6314221	PA14_70860	6311131	6312102	-	2120
refseq|NC_008463.1|chromosome	peak87	296.81	5.152480000000001	2829684	PA14_32580	2828951	2829631	-	54
refseq|NC_008463.1|chromosome	peak104	296.17	3.866385	3175694	PA14_35710	3175803	3176147	-	108
refseq|NC_008463.1|chromosome	peak90	291.55	4.993625	2866635	PA14_32810	2865179	2865490	+	1146
refseq|NC_008463.1|chromosome	peak23	288.58	4.986219999999999	735692	PA14_08620	738405	739343	+	2712
refseq|NC_008463.1|chromosome	peak190	286.92	4.87528	5537739	PA14_62040	5535182	5535889	-	1851
refseq|NC_008463.1|chromosome	peak163	283.38	5.043245	4954567	PA14_55610	4948578	4951673	+	2895
refseq|NC_008463.1|chromosome	peak97	268.7	4.915485	3037517	PA14_34140	3036369	3037469	+	49
refseq|NC_008463.1|chromosome	peak52	258.11	4.73157	1863480	PA14_21490	1863075	1865723	+	0
refseq|NC_008463.1|chromosome	peak152	247.83	4.651255000000001	4586238	PA14_51590	4586242	4586559	+	3
refseq|NC_008463.1|chromosome	peak191	236.27	4.351535	5538581	PA14_62040	5535182	5535889	-	2693
refseq|NC_008463.1|chromosome	peak158	229.6	4.276245	4753692	PA14_53600	4753546	4754154	+	0
refseq|NC_008463.1|chromosome	peak2	223.22	4.236915	54055	PA14_00520	54577	54699	+	521
refseq|NC_008463.1|chromosome	peak200	217.3	4.42718	5694569	PA14_63890	5693711	5694508	-	62
refseq|NC_008463.1|chromosome	peak206	202.29	4.0563400000000005	6315050	PA14_70860	6311131	6312102	-	2949
refseq|NC_008463.1|chromosome	peak54	201.73	4.221195	1931108	PA14_22120	1929042	1931366	-	0
refseq|NC_008463.1|chromosome	peak167	199.81	4.25295	4997831	PA14_55980	4996812	4998302	-	0
refseq|NC_008463.1|chromosome	peak106	194.27	4.010565	3181612	PA14_35770	3181532	3182437	-	0
refseq|NC_008463.1|chromosome	peak51	194.19	3.996125	1862462	PA14_21480	1862506	1863060	+	43
refseq|NC_008463.1|chromosome	peak68	175.6	4.009435000000001	2060987	PA14_23690	2059615	2060943	-	45
refseq|NC_008463.1|chromosome	peak71	170.43	3.952195	2278159	PA14_26070	2277496	2278077	-	83
refseq|NC_008463.1|chromosome	peak124	162.89	3.854355	3677738	PA14_41220	3676054	3678450	-	0
refseq|NC_008463.1|chromosome	peak105	161.12	3.42702	3177576	PA14_35740	3177507	3180521	+	0
refseq|NC_008463.1|chromosome	peak210	158.93	3.827295	6468440	PA14_72600	6467552	6468340	+	101
refseq|NC_008463.1|chromosome	peak178	157.7	3.623	5304766	PA14_59610	5304246	5304920	-	0
refseq|NC_008463.1|chromosome	peak121	155.89	3.79092	3534891	PA14_39650	3532880	3534841	-	51
refseq|NC_008463.1|chromosome	peak181	155.2	3.659295	5330182	PA14_59840	5330226	5331335	+	43
refseq|NC_008463.1|chromosome	peak74	152.43	3.75283	2473825	PA14_28710	2471477	2473855	+	0
refseq|NC_008463.1|chromosome	peak187	149.57	3.723765	5475299	PA14_61320	5474607	5475221	-	79
refseq|NC_008463.1|chromosome	peak120	148.11	3.582235	3515158	PA14_39480	3513093	3515246	+	0
refseq|NC_008463.1|chromosome	peak148	147.63	3.692295	4409441	PA14_49560	4407441	4409348	+	94
refseq|NC_008463.1|chromosome	peak197	144.52	3.67388	5642671	PA14_63230	5642679	5643569	-	7
refseq|NC_008463.1|chromosome	peak141	142.01	3.6364	4354512	PA14_49030	4353842	4354873	+	0
refseq|NC_008463.1|chromosome	peak58	139.87	3.438945	1936311	PA14_22220	1935907	1936104	-	208
refseq|NC_008463.1|chromosome	peak85	134.77	3.5567899999999995	2783518	PA14_31960	2782854	2783528	-	0
refseq|NC_008463.1|chromosome	peak140	134.39	3.31877	4353873	PA14_49030	4353842	4354873	+	0
refseq|NC_008463.1|chromosome	peak138	133.39	3.53418	4285563	PA14_48140	4283935	4285179	-	385
refseq|NC_008463.1|chromosome	peak64	130.74	3.366965	2032158	PA14_23400	2031887	2033236	+	0
refseq|NC_008463.1|chromosome	peak37	122.18	3.4151100000000003	1195946	PA14_13940	1196245	1197924	+	298
refseq|NC_008463.1|chromosome	peak93	121.33	3.272705	2869578	PA14_32820	2868300	2868887	+	692
refseq|NC_008463.1|chromosome	peak139	121.09	3.401465	4338166	PA14_48800	4338173	4338790	-	6
refseq|NC_008463.1|chromosome	peak160	119.93	3.37403	4774502	PA14_53850	4774608	4775429	-	105
refseq|NC_008463.1|chromosome	peak160	119.93	3.37403	4774502	PA14_53840	4774171	4774398	+	105
refseq|NC_008463.1|chromosome	peak155	116.59	3.34752	4644761	PA14_52340	4644338	4644697	-	65
refseq|NC_008463.1|chromosome	peak117	115.83	3.340345	3421581	PA14_38380	3420889	3421521	-	61
refseq|NC_008463.1|chromosome	peak60	115.41	3.327005	1940120	PA14_22270	1939714	1941291	-	0
refseq|NC_008463.1|chromosome	peak5	114.43	3.317225	156081	PA14_01690	155072	156052	+	30
refseq|NC_008463.1|chromosome	peak56	110.25	3.26233	1933029	PA14_22140	1933020	1933820	-	0
refseq|NC_008463.1|chromosome	peak118	102.99	3.172315	3427330	PA14_38430	3427393	3427797	+	62
refseq|NC_008463.1|chromosome	peak101	100.97	3.150595	3139802	PA14_35300	3139041	3139757	-	46
refseq|NC_008463.1|chromosome	peak196	98.1	3.107965	5633438	PA14_63110	5633510	5633992	+	71
refseq|NC_008463.1|chromosome	peak203	97.44	3.113395	5820144	PA14_65320	5820141	5821112	-	0
refseq|NC_008463.1|chromosome	peak63	96.92	2.96159	2031356	PA14_23390	2030647	2031909	+	0
refseq|NC_008463.1|chromosome	peak49	93.57	3.050545	1767475	PA14_20550	1768003	1768341	-	527
refseq|NC_008463.1|chromosome	peak112	92.36	3.045235	3247359	PA14_36470	3247252	3247560	+	0
refseq|NC_008463.1|chromosome	peak42	91.76	3.039655	1550652	PA14_18060	1550092	1550622	-	31
refseq|NC_008463.1|chromosome	peak81	91.64	3.035295	2655461	PA14_30650	2655504	2656148	+	42
refseq|NC_008463.1|chromosome	peak161	88.95	2.98551	4858992	PA14_54830	4859110	4860012	+	117
refseq|NC_008463.1|chromosome	peak48	85.85	2.80591	1766680	PA14_20530	1766195	1766671	+	10
refseq|NC_008463.1|chromosome	peak184	84.64	2.943525	5354063	PA14_60110	5354046	5354756	-	0
refseq|NC_008463.1|chromosome	peak175	81.78	2.90622	5217252	PA14_58570	5217322	5219583	-	69
refseq|NC_008463.1|chromosome	peak144	79.5	2.79784	4400512	PA14_49480	4399221	4401008	+	0
refseq|NC_008463.1|chromosome	peak45	75.99	2.822045	1684846	PA14_19490	1684916	1685554	+	69
refseq|NC_008463.1|chromosome	peak128	75.41	2.47521	3840649	PA14_43110	3841020	3841622	-	370
refseq|NC_008463.1|chromosome	peak77	71.87	2.6997600000000004	2479491	PA14_28800	2479279	2480274	+	0
refseq|NC_008463.1|chromosome	peak133	67.88	2.709405	4069170	PA14_45770	4068987	4069754	-	0
refseq|NC_008463.1|chromosome	peak61	67.21	2.700935	2028485	PA14_23370	2028084	2029220	+	0
refseq|NC_008463.1|chromosome	peak110	66.44	2.6649200000000004	3184711	PA14_35790	3183178	3184587	-	125
refseq|NC_008463.1|chromosome	peak131	65.99	2.68121	4005731	PA14_44920	4005020	4006162	+	0
refseq|NC_008463.1|chromosome	peak100	64.04	2.53512	3110188	PA14_34960	3110344	3111702	+	155
refseq|NC_008463.1|chromosome	peak156	61.44	2.61611	4695723	PA14_52940	4693405	4695600	+	124
refseq|NC_008463.1|chromosome	peak55	61.06	2.59165	1932047	PA14_22130	1931382	1932050	-	0
refseq|NC_008463.1|chromosome	peak57	61.05	2.568925	1933662	PA14_22140	1933020	1933820	-	0
refseq|NC_008463.1|chromosome	peak183	60.3	2.59179	5353367	PA14_60090	5352790	5353305	+	63
refseq|NC_008463.1|chromosome	peak26	59.13	2.549335	755121	PA14_08810	755164	755634	+	42
refseq|NC_008463.1|chromosome	peak22	56.46	2.44417	734618	PA14_08560	731347	732546	+	2073
refseq|NC_008463.1|chromosome	peak151	54.38	2.39042	4562509	PA14_51340	4562837	4563835	+	327
refseq|NC_008463.1|chromosome	peak193	53.36	2.4128550000000004	5539660	PA14_62100	5541735	5542343	-	2074
refseq|NC_008463.1|chromosome	peak38	53.18	2.485245	1197665	PA14_13940	1196245	1197924	+	0
refseq|NC_008463.1|chromosome	peak25	51.57	2.46114	740881	PA14_08640	740095	740799	+	83
refseq|NC_008463.1|chromosome	peak9	51.06	2.394505	314583	PA14_03430	313663	315114	+	0
refseq|NC_008463.1|chromosome	peak28	49.52	2.339875	769664	PA14_09050	768367	769695	+	0
refseq|NC_008463.1|chromosome	peak164	47.58	2.3375000000000004	4955641	PA14_55640	4957850	4959079	+	2208
refseq|NC_008463.1|chromosome	peak207	47.11	2.33304	6315780	PA14_70920	6318229	6319545	-	2448
refseq|NC_008463.1|chromosome	peak50	46.52	2.37819	1848099	PA14_21340	1848101	1849789	+	1
refseq|NC_008463.1|chromosome	peak67	46.52	2.37819	2055680	PA14_23620	2055247	2055894	+	0
refseq|NC_008463.1|chromosome	peak185	46.48	2.3076600000000003	5375264	PA14_60310	5373154	5376630	+	0
refseq|NC_008463.1|chromosome	peak177	45.05	2.347235	5276462	PA14_59220	5275324	5276820	+	0
refseq|NC_008463.1|chromosome	peak27	44.79	2.32475	763760	PA14_08930	763700	763891	+	0
refseq|NC_008463.1|chromosome	peak122	44.78	2.33591	3563679	PA14_39990	3563689	3564456	+	9
refseq|NC_008463.1|chromosome	peak7	43.5	2.323675	226607	PA14_02530	226691	227272	+	83
refseq|NC_008463.1|chromosome	peak153	43.33	2.29261	4586683	PA14_51600	4586665	4587288	-	0
refseq|NC_008463.1|chromosome	peak65	43.12	2.285045	2036785	PA14_23430	2036366	2038018	+	0
refseq|NC_008463.1|chromosome	peak192	43.01	2.28114	5539311	PA14_62100	5541735	5542343	-	2423
refseq|NC_008463.1|chromosome	peak20	42.72	2.305035	711775	PA14_08300	707772	711431	+	345
refseq|NC_008463.1|chromosome	peak195	40.33	2.200715	5597729	PA14_62720	5597582	5597851	-	0
refseq|NC_008463.1|chromosome	peak0	38.54	2.226795	14674	PA14_00120	14236	15123	+	0
refseq|NC_008463.1|chromosome	peak204	38.29	2.232705	6228286	PA14_69840	6226776	6228269	+	18
refseq|NC_008463.1|chromosome	peak111	37.22	2.21049	3190764	PA14_35860	3190988	3192292	+	223
refseq|NC_008463.1|chromosome	peak8	37.06	2.176785	279943	PA14_03170	279718	280557	-	0
refseq|NC_008463.1|chromosome	peak40	36.66	2.20677	1473167	PA14_17170	1472999	1473505	+	0
refseq|NC_008463.1|chromosome	peak95	35.81	2.192955	2925542	PA14_33290	2925613	2926368	-	70
refseq|NC_008463.1|chromosome	peak208	34.07	2.149505	6317222	PA14_70920	6318229	6319545	-	1006
refseq|NC_008463.1|chromosome	peak15	34.04	2.15442	415055	PA14_04660	414409	415233	+	0
refseq|NC_008463.1|chromosome	peak147	33.98	2.15159	4405093	PA14_49520	4403159	4405534	-	0
refseq|NC_008463.1|chromosome	peak32	33.84	2.14863	897840	PA14_10380	897613	897912	-	0
refseq|NC_008463.1|chromosome	peak116	32.82	2.12964	3406338	PA14_38180	3405199	3406659	-	0
refseq|NC_008463.1|chromosome	peak170	31.84	2.084095	5125118	PA14_57520	5124709	5125116	-	3
refseq|NC_008463.1|chromosome	peak180	31.79	2.11707	5324861	PA14_59800	5324826	5327621	-	0
refseq|NC_008463.1|chromosome	peak125	31.79	2.115305	3696738	PA14_41450	3696181	3696648	-	91
refseq|NC_008463.1|chromosome	peak16	31.77	2.117295	485408	PA14_05510	485413	485988	+	4
refseq|NC_008463.1|chromosome	peak109	31.57	2.109285	3184191	PA14_35790	3183178	3184587	-	0
refseq|NC_008463.1|chromosome	peak194	31.46	2.10623	5540752	PA14_62100	5541735	5542343	-	982
refseq|NC_008463.1|chromosome	peak6	30.95	2.09904	220472	PA14_02435	219291	220190	+	283
refseq|NC_008463.1|chromosome	peak212	28.74	2.046955	6526858	PA14_73310	6526798	6527667	-	0
refseq|NC_008463.1|chromosome	peak66	28.49	2.04506	2037369	PA14_23430	2036366	2038018	+	0
refseq|NC_008463.1|chromosome	peak92	27.42	2.02378	2867660	PA14_32820	2868300	2868887	+	639
refseq|NC_008463.1|chromosome	peak17	27.3	2.01205	486585	PA14_05520	486057	486500	-	86
refseq|NC_008463.1|chromosome	peak21	26.51	1.9537150000000003	733529	PA14_08560	731347	732546	+	984
refseq|NC_008463.1|chromosome	peak165	26.29	2.002395	4956719	PA14_55640	4957850	4959079	+	1130
refseq|NC_008463.1|chromosome	peak72	26.25	2.00279	2365458	PA14_27230	2365530	2365985	-	71
refseq|NC_008463.1|chromosome	peak103	26.01	1.9365	3175087	PA14_35700	3174603	3175307	+	0
refseq|NC_008463.1|chromosome	peak108	25.42	1.976595	3183439	PA14_35790	3183178	3184587	-	0
refseq|NC_008463.1|chromosome	peak29	25.32	1.95419	771747	PA14_09115	771395	772396	+	0
refseq|NC_008463.1|chromosome	peak209	25.1	1.928275	6363772	PA14_71430	6361121	6363562	-	211
refseq|NC_008463.1|chromosome	peak41	24.63	1.965165	1545301	PA14_17980	1544365	1545204	-	98
refseq|NC_008463.1|chromosome	peak198	24.47	1.96613	5659303	PA14_63480	5659342	5660739	-	38
refseq|NC_008463.1|chromosome	peak182	23.9	1.875095	5330817	PA14_59840	5330226	5331335	+	0
refseq|NC_008463.1|chromosome	peak169	22.03	1.91394	5102837	PA14_57275	5102858	5104042	-	20
refseq|NC_008463.1|chromosome	peak211	20.38	1.86869	6526426	PA14_73290	6525963	6526433	-	0
refseq|NC_008463.1|chromosome	peak19	19.55	1.854925	657021	PA14_07650	656629	658182	-	0
refseq|NC_008463.1|chromosome	peak202	18.65	1.83157	5784841	PA14_64910	5785100	5786038	+	258
refseq|NC_008463.1|chromosome	peak83	18.29	1.7962949999999998	2721696	PA14_31290	2721861	2722229	+	164
refseq|NC_008463.1|chromosome	peak188	16.2	1.77766	5487001	PA14_61500	5487031	5487579	+	29
refseq|NC_008463.1|chromosome	peak76	16.03	1.7462300000000002	2478826	PA14_28780	2478590	2478874	+	0
refseq|NC_008463.1|chromosome	peak78	15.47	1.7566849999999998	2483516	PA14_28810	2480409	2485532	+	0
