## Supplementary Dataset 1 for "Determination of the Two-Component Systems regulatory network reveals core and accessory regulations across *Pseudomonas aeruginosa* lineages": CS20_BqsR-PA2657_ALLpeaks_PAO1.tab

chrom	peakID	log(qvalue)	fold_enrichment	summit_position	closest_gene	gene_start	gene_end	strand	distance_to_closest_gene
refseq|NC_002516.2|chromosome	peak87	3495.0	29.443985	3104007	PA2741	3103643	3103999	-	9
refseq|NC_002516.2|chromosome	peak132	3140.92	27.58712	5242863	PA4674	5242254	5242559	-	305
refseq|NC_002516.2|chromosome	peak102	3092.6	28.92983	3962242	PA3539	3961144	3961923	+	320
refseq|NC_002516.2|chromosome	peak112	3081.22	30.142735	4609481	PA4121	4609567	4610226	+	85
refseq|NC_002516.2|chromosome	peak130	2908.15	28.961025	5036894	PA4499	5036245	5036808	+	87
refseq|NC_002516.2|chromosome	peak38	2870.0	28.644710000000003	1457086	PA1343	1457175	1457633	+	88
refseq|NC_002516.2|chromosome	peak103	2724.4	27.64801	3979781	PA3552	3979860	3981008	+	78
refseq|NC_002516.2|chromosome	peak128	2587.52	24.3581	4989029	PA4456	4988082	4988891	-	139
refseq|NC_002516.2|chromosome	peak90	2337.85	20.340565	3410228	PA3047	3410264	3411694	+	35
refseq|NC_002516.2|chromosome	peak34	2258.09	24.23353	1276919	PA1178	1277006	1277608	+	86
refseq|NC_002516.2|chromosome	peak131	2118.95	23.14012	5203335	PA4634	5202628	5203242	-	94
refseq|NC_002516.2|chromosome	peak66	1542.09	13.97577	2450892	PA2228	2449554	2450765	-	128
refseq|NC_002516.2|chromosome	peak59	1447.91	17.813699999999997	2244299	PA2049	2242170	2244164	-	136
refseq|NC_002516.2|chromosome	peak12	1377.74	17.21136	602280	PA0545	602346	603650	+	65
refseq|NC_002516.2|chromosome	peak37	1259.08	15.15943	1355488	PA1249	1355631	1357070	+	142
refseq|NC_002516.2|chromosome	peak4	1232.92	15.633299999999998	123724	PA0102	123871	124599	+	146
refseq|NC_002516.2|chromosome	peak65	1187.51	9.58805	2449190	PA2227	2448568	2449545	-	0
refseq|NC_002516.2|chromosome	peak42	955.28	10.374715	1487068	PA1372	1486960	1489095	-	0
refseq|NC_002516.2|chromosome	peak18	946.08	6.749995	786878	PA0715	785969	786925	+	0
refseq|NC_002516.2|chromosome	peak125	869.58	12.79003	4887576	PA4359	4887279	4887506	-	71
refseq|NC_002516.2|chromosome	peak94	798.92	10.003095	3533433	PA3149	3532812	3533933	-	0
refseq|NC_002516.2|chromosome	peak3	739.2	8.476735000000001	66024	PA0051	66303	68135	+	278
refseq|NC_002516.2|chromosome	peak11	686.43	10.995465	367382	PA0327	367457	368422	+	74
refseq|NC_002516.2|chromosome	peak27	623.51	10.347445	1141170	PA1052a	1140838	1141080	-	91
refseq|NC_002516.2|chromosome	peak129	620.1	10.35533	5036125	PA4498	5034860	5036077	-	49
refseq|NC_002516.2|chromosome	peak32	615.33	7.03602	1247017	PA1153	1247932	1248486	-	914
refseq|NC_002516.2|chromosome	peak79	600.47	10.0677	2824115	PA2506	2824283	2824501	+	167
refseq|NC_002516.2|chromosome	peak9	592.05	10.033355	326785	PA0290	325700	326671	+	115
refseq|NC_002516.2|chromosome	peak40	565.63	8.292315	1483576	PA1369	1483123	1483875	+	0
refseq|NC_002516.2|chromosome	peak113	560.53	9.67816	4626574	PA4137	4626662	4627918	+	87
refseq|NC_002516.2|chromosome	peak23	484.9	6.997455	1063965	PA0981	1062921	1063544	+	422
refseq|NC_002516.2|chromosome	peak53	483.77	8.693940000000001	1958461	PA1803	1956227	1958623	+	0
refseq|NC_002516.2|chromosome	peak6	480.3	8.86354	229865	PA0201	229954	230535	+	88
refseq|NC_002516.2|chromosome	peak84	460.57	8.65545	3008696	PA2659	3008324	3008632	-	65
refseq|NC_002516.2|chromosome	peak61	435.11	7.850135000000001	2361597	PA2146	2361706	2361873	+	108
refseq|NC_002516.2|chromosome	peak123	396.7	7.894630000000001	4819916	PA4295	4819928	4820410	+	11
refseq|NC_002516.2|chromosome	peak49	391.82	7.854405	1697099	PA1558	1696467	1697099	+	1
refseq|NC_002516.2|chromosome	peak50	383.48	6.855435	1803535	PA1656	1803626	1805182	+	90
refseq|NC_002516.2|chromosome	peak33	374.42	7.41821	1249781	PA1155	1249907	1251154	-	125
refseq|NC_002516.2|chromosome	peak46	372.27	7.52867	1516069	PA1393	1515337	1515927	-	143
refseq|NC_002516.2|chromosome	peak78	353.52	7.417225	2797677	PA2479	2797735	2798415	+	57
refseq|NC_002516.2|chromosome	peak96	345.31	5.871935	3683716	PA3290	3681500	3684148	-	0
refseq|NC_002516.2|chromosome	peak143	331.6	5.55151	6041285	PA5369.2	6039846	6042736	-	0
refseq|NC_002516.2|chromosome	peak83	325.05	7.07134	2944042	PA2600	2942848	2943915	-	128
refseq|NC_002516.2|chromosome	peak47	318.75	6.97318	1559230	PA1432	1559254	1559859	+	23
refseq|NC_002516.2|chromosome	peak115	317.72	6.781595000000001	4671240	PA4175	4671319	4672707	+	78
refseq|NC_002516.2|chromosome	peak121	316.11	5.563855	4790269	PA4280.2	4788836	4791724	-	0
refseq|NC_002516.2|chromosome	peak17	312.94	5.4592350000000005	725555	PA0668.4	724103	726993	+	0
refseq|NC_002516.2|chromosome	peak146	303.37	6.535615	6259260	PA5565	6257305	6259197	-	64
refseq|NC_002516.2|chromosome	peak67	298.0	6.70842	2487630	PA2259	2487856	2488878	+	225
refseq|NC_002516.2|chromosome	peak60	289.76	6.249995	2312785	PA2100	2311333	2312766	-	20
refseq|NC_002516.2|chromosome	peak58	277.03	4.82238	2228399	PA2037	2227541	2229001	+	0
refseq|NC_002516.2|chromosome	peak133	275.58	4.971080000000001	5265807	PA4690.2	5264362	5267252	-	0
refseq|NC_002516.2|chromosome	peak45	272.37	5.99976	1501332	PA1382	1498813	1501092	+	241
refseq|NC_002516.2|chromosome	peak10	267.32	6.3199000000000005	359925	PA0319	358931	359920	+	6
refseq|NC_002516.2|chromosome	peak28	264.87	6.31359	1164215	PA1077	1164275	1164682	+	59
refseq|NC_002516.2|chromosome	peak76	254.28	5.29834	2761384	PA2461	2760872	2761351	-	34
refseq|NC_002516.2|chromosome	peak72	243.09	5.99964	2607081	PA2360	2607132	2608232	-	50
refseq|NC_002516.2|chromosome	peak77	239.71	4.99016	2766480	PA2462	2761921	2778804	-	0
refseq|NC_002516.2|chromosome	peak86	236.81	5.954464999999999	3100140	PA2739	3100116	3102494	-	0
refseq|NC_002516.2|chromosome	peak21	207.9	4.675905	1062544	PA0979	1062061	1062369	-	176
refseq|NC_002516.2|chromosome	peak8	189.62	5.280365	318244	PA0285	318312	320594	-	67
refseq|NC_002516.2|chromosome	peak100	185.02	5.203535	3852592	PA3447	3852667	3853416	-	74
refseq|NC_002516.2|chromosome	peak63	174.59	4.3996200000000005	2441728	PA2220	2441771	2442691	+	42
refseq|NC_002516.2|chromosome	peak69	162.0	4.50533	2522770	PA2291	2521258	2522616	-	155
refseq|NC_002516.2|chromosome	peak62	156.3	4.77452	2396131	PA2174	2395944	2396252	-	0
refseq|NC_002516.2|chromosome	peak68	150.58	4.709235	2493163	PA2264	2493218	2493934	+	54
refseq|NC_002516.2|chromosome	peak26	141.12	4.204865	1087445	PA1003	1086097	1087095	-	351
refseq|NC_002516.2|chromosome	peak134	137.28	3.68691	5266650	PA4690.2	5264362	5267252	-	0
refseq|NC_002516.2|chromosome	peak36	136.93	4.499314999999999	1349036	PA1245	1349416	1350660	+	379
refseq|NC_002516.2|chromosome	peak93	133.22	4.016865	3531738	PA3148	3531751	3532815	-	12
refseq|NC_002516.2|chromosome	peak80	128.72	4.04705	2843799	PA2523	2843818	2844492	+	18
refseq|NC_002516.2|chromosome	peak52	125.98	3.85089	1956938	PA1803	1956227	1958623	+	0
refseq|NC_002516.2|chromosome	peak82	125.14	4.265630000000001	2926478	PA2586	2925788	2926432	-	47
refseq|NC_002516.2|chromosome	peak85	118.51	3.8633950000000006	3088698	PA2730	3088660	3089613	-	0
refseq|NC_002516.2|chromosome	peak56	117.37	4.16754	2212609	PA2020	2212677	2213309	+	67
refseq|NC_002516.2|chromosome	peak141	103.07	3.648855	5548752	PA4945	5548751	5549722	-	0
refseq|NC_002516.2|chromosome	peak136	98.83	3.856605	5361519	PA4773	5361586	5362068	+	66
