## Supplementary Dataset 1 for "Determination of the Two-Component Systems regulatory network reveals core and accessory regulations across *Pseudomonas aeruginosa* lineages": CS21_PfeR-_ALLpeaks_PA14.tab

chrom	peakID	log(qvalue)	fold_enrichment	summit_position	closest_gene	gene_start	gene_end	strand	distance_to_closest_gene
refseq|NC_008463.1|chromosome	peak0	13.36	2.180345	4399	PA14_00050	4275	6695	+	0
refseq|NC_008463.1|chromosome	peak6	10.84	2.18411	3084975	PA14_34720	3084472	3085272	-	0
refseq|NC_008463.1|chromosome	peak1	10.42	2.07181	314563	PA14_03430	313663	315114	+	0
refseq|NC_008463.1|chromosome	peak7	8.8	1.949835	4134877	PA14_46460	4133700	4134890	-	0
refseq|NC_008463.1|chromosome	peak8	8.04	1.991295	5217391	PA14_58570	5217322	5219583	-	0
refseq|NC_008463.1|chromosome	peak11	8.03	1.94188	5570188	PA14_62440	5569828	5571123	+	0
refseq|NC_008463.1|chromosome	peak4	7.51	1.89971	2240643	PA14_25620	2240409	2240945	+	0
refseq|NC_008463.1|chromosome	peak5	7.48	1.907305	2478757	PA14_28780	2478590	2478874	+	0
refseq|NC_008463.1|chromosome	peak10	7.26	1.923965	5435119	PA14_60920	5434929	5435933	-	0
refseq|NC_008463.1|chromosome	peak9	6.24	1.858725	5282438	PA14_59290	5282137	5283717	+	0
refseq|NC_008463.1|chromosome	peak2	5.08	1.71564	682442	PA14_07910	682237	682911	+	0
refseq|NC_008463.1|chromosome	peak3	4.02	1.67406	1321420	PA14_15590	1321218	1323335	+	0
