## Supplementary Dataset 1 for "Determination of the Two-Component Systems regulatory network reveals core and accessory regulations across *Pseudomonas aeruginosa* lineages": CS21_PfeR-IHMA87_03812_ALLpeaks_IHMA.tab

chrom	peakID	log(qvalue)	fold_enrichment	summit_position	closest_gene	gene_start	gene_end	strand	distance_to_closest_gene
IHMA87_1	peak5	66.23	4.04682	1932302	IHMA87_01800	1932324	1933520	-	21
IHMA87_1	peak16	61.06	3.787375	5962580	IHMA87_05593	5961002	5962456	-	125
IHMA87_1	peak8	32.76	3.03128	4088498	IHMA87_03813	4087121	4088461	+	38
IHMA87_1	peak14	24.97	2.510125	5467029	IHMA87_05138	5466386	5466691	-	339
IHMA87_1	peak2	22.3	2.66582	853879	IHMA87_00800	853135	853794	-	86
IHMA87_1	peak7	20.22	2.47839	2707641	IHMA87_02576	2707125	2707370	+	272
IHMA87_1	peak9	18.76	2.520495	4545488	IHMA87_04251	4544432	4545385	-	104
IHMA87_1	peak13	18.4	2.51899	5306871	IHMA87_04995	5304907	5306940	-	0
IHMA87_1	peak0	17.51	2.37307	596451	IHMA87_00554	595682	596728	-	0
IHMA87_2	peak21	16.22	2.357265	8471	IHMA87_06125	9502	9951	-	1030
IHMA87_1	peak19	12.38	2.1643350000000003	6205200	IHMA87_05817	6205268	6206203	+	67
