## Supplementary Dataset 1 for "Determination of the Two-Component Systems regulatory network reveals core and accessory regulations across *Pseudomonas aeruginosa* lineages": CS21_PfeR-PA2686_ALLpeaks_PAO1.tab

chrom	peakID	log(qvalue)	fold_enrichment	summit_position	closest_gene	gene_start	gene_end	strand	distance_to_closest_gene
refseq|NC_002516.2|chromosome	peak13	242.46	4.2068	5055982	PA4514	5053616	5055877	-	106
refseq|NC_002516.2|chromosome	peak16	129.23	3.515625	5766258	PA5118	5764693	5766147	-	112
refseq|NC_002516.2|chromosome	peak5	120.92	3.238465	3523947	PA3139	3522748	3523944	+	4
refseq|NC_002516.2|chromosome	peak3	83.5	3.01162	3040164	PA2687	3038803	3040143	+	22
refseq|NC_002516.2|chromosome	peak10	57.81	2.633455	4609477	PA4121	4609567	4610226	+	89
refseq|NC_002516.2|chromosome	peak2	48.65	2.488035	1018056	PA0930	1016657	1017994	+	63
refseq|NC_002516.2|chromosome	peak9	46.45	2.422305	3979837	PA3552	3979860	3981008	+	22
refseq|NC_002516.2|chromosome	peak11	45.85	2.436495	4626577	PA4137	4626662	4627918	+	84
refseq|NC_002516.2|chromosome	peak14	44.99	2.287075	5242869	PA4675	5243178	5245406	+	308
refseq|NC_002516.2|chromosome	peak6	26.18	1.798165	3536674	PA3153	3536576	3537811	-	0
refseq|NC_002516.2|chromosome	peak18	25.92	1.8866	6135577	PA5446	6135709	6135912	+	131
refseq|NC_002516.2|chromosome	peak8	24.93	1.981075	3730343	PA3327	3730557	3737615	+	213
refseq|NC_002516.2|chromosome	peak12	23.07	1.950305	5053618	PA4514	5053616	5055877	-	0
refseq|NC_002516.2|chromosome	peak1	11.47	1.5774750000000002	698573	PA0641	695082	698696	+	0
refseq|NC_002516.2|chromosome	peak4	11.4	1.69252	3483513	PA3103	3481914	3483422	-	92
refseq|NC_002516.2|chromosome	peak7	8.98	1.519455	3537523	PA3153	3536576	3537811	-	0
refseq|NC_002516.2|chromosome	peak15	7.55	1.383105	5726740	PA5088	5726357	5727238	-	0
refseq|NC_002516.2|chromosome	peak0	5.89	1.50993	183723	PA0159	182768	183706	+	18
refseq|NC_002516.2|chromosome	peak17	3.8	1.379085	5955299	PA5291	5955180	5957165	+	0
