## Supplementary Dataset 1 for "Determination of the Two-Component Systems regulatory network reveals core and accessory regulations across *Pseudomonas aeruginosa* lineages": CS22_CopR-IHMA87_02262_ALLpeaks_IHMA.tab

chrom	peakID	log(qvalue)	fold_enrichment	summit_position	closest_gene	gene_start	gene_end	strand	distance_to_closest_gene
IHMA87_1	peak42	58759.96	271.70526	2313181	IHMA87_02165	2313298	2313990	+	116
IHMA87_1	peak40	42608.65	208.95719	2185714	IHMA87_02039	2185845	2185976	+	130
IHMA87_1	peak43	36722.7	185.21555	2401367	IHMA87_02264	2401443	2401991	+	75
IHMA87_1	peak65	34906.59	177.612105	3297681	IHMA87_03060	3297029	3297667	+	15
IHMA87_1	peak101	24068.09	131.798325	4917673	IHMA87_04601	4917540	4918451	-	0
IHMA87_1	peak23	22126.45	123.35551	1318019	IHMA87_01222	1318037	1318657	+	17
IHMA87_1	peak12	19641.54	112.25233	767429	IHMA87_00725	766191	767198	-	232
IHMA87_1	peak57	16835.9	99.41764	2769461	IHMA87_02629	2769636	2770922	+	174
IHMA87_2	peak138	10426.6	68.513225	31231	IHMA87_06149	31259	31648	-	27
IHMA87_1	peak92	9134.75	61.946465	4566359	IHMA87_04276	4566709	4567539	+	349
IHMA87_1	peak85	8420.64	58.21070999999999	4348375	IHMA87_04063	4348219	4349253	+	0
IHMA87_1	peak106	7852.3	55.2093	5145542	IHMA87_04821	5144912	5145475	+	68
IHMA87_1	peak79	7728.93	54.56097	4097239	IHMA87_03822	4097272	4097553	-	32
IHMA87_1	peak104	6683.83	48.89172000000001	5012186	IHMA87_04689	5012266	5013396	+	79
IHMA87_1	peak94	6442.44	47.5833	4667519	IHMA87_04381	4667645	4669357	+	125
IHMA87_1	peak127	6274.86	46.66262999999999	6287122	IHMA87_05895	6286055	6287026	-	97
IHMA87_1	peak5	6073.54	45.385325	299732	IHMA87_00267	298534	299505	+	228
IHMA87_1	peak83	5842.43	44.254355	4333393	IHMA87_04049	4332959	4333279	-	115
IHMA87_1	peak33	5472.42	42.14706	1793013	IHMA87_01659	1791498	1792814	+	200
IHMA87_1	peak46	5344.37	41.425085	2445640	IHMA87_02317	2444190	2445467	-	174
IHMA87_1	peak66	4934.01	39.05672	3342442	IHMA87_03101	3341413	3342390	-	53
IHMA87_1	peak126	4864.93	38.65489	6285913	IHMA87_05894	6283602	6285887	-	27
IHMA87_1	peak131	4228.35	33.20451	6425077	IHMA87_06020	6425117	6426136	-	39
IHMA87_1	peak41	3876.43	32.74282	2305208	IHMA87_02158	2305254	2306180	-	45
IHMA87_1	peak67	3485.76	30.35593	3397376	IHMA87_03148	3395462	3397186	-	191
IHMA87_1	peak119	3384.59	29.70295	6016865	IHMA87_05651	6016978	6018426	+	112
IHMA87_1	peak38	2708.52	22.958225	2117198	IHMA87_01965	2113711	2117160	-	39
IHMA87_1	peak35	2645.99	24.910475	1923616	IHMA87_01791	1923021	1924055	+	0
IHMA87_1	peak8	2486.16	23.892315	600383	IHMA87_00556	600674	600919	+	290
IHMA87_1	peak36	2473.7	23.7951	1973294	IHMA87_01842	1973359	1974867	+	64
IHMA87_1	peak32	2266.88	22.389255	1791323	IHMA87_01658	1790661	1791251	+	73
IHMA87_1	peak59	2256.68	22.31719	2793977	IHMA87_02650	2794017	2794184	+	39
IHMA87_1	peak13	2029.18	20.73483	798320	IHMA87_00749	798369	799196	+	48
IHMA87_1	peak58	1924.88	20.01782	2788803	IHMA87_02645	2788411	2788629	-	175
IHMA87_1	peak116	1633.22	17.650655	5632477	IHMA87_05304	5632031	5632393	-	85
IHMA87_1	peak37	1597.96	17.648870000000002	1981485	IHMA87_01854	1981601	1982638	-	115
IHMA87_1	peak34	1464.19	16.6465	1829368	IHMA87_01695	1829530	1830246	+	161
IHMA87_1	peak96	1319.38	15.53279	4705486	IHMA87_04411	4704736	4705476	+	11
IHMA87_1	peak44	1234.65	14.875615	2414564	IHMA87_02279	2415650	2416015	+	1085
IHMA87_1	peak102	1206.55	14.647995	4937152	IHMA87_04617	4937205	4937582	+	52
IHMA87_1	peak56	1157.9	13.679755	2766688	IHMA87_02625	2765149	2766657	+	32
IHMA87_1	peak89	1072.52	13.570285	4534432	IHMA87_04245	4534993	4537218	-	560
IHMA87_1	peak78	1070.66	13.55114	4059637	IHMA87_03789	4059398	4061473	-	0
IHMA87_1	peak77	1018.7	13.128685	3997647	IHMA87_03732	3996405	3997562	-	86
IHMA87_1	peak97	1011.62	13.052565	4739646	IHMA87_04449	4739721	4739948	+	74
IHMA87_1	peak125	991.7	12.889215	6274579	IHMA87_05886	6274626	6275315	+	46
IHMA87_1	peak10	929.66	11.73067	693820	IHMA87_00648	690911	693798	+	23
IHMA87_1	peak128	913.54	12.21821	6287670	IHMA87_05897	6287690	6290577	-	19
IHMA87_1	peak100	897.21	12.08203	4882264	IHMA87_04578	4882284	4885171	-	19
IHMA87_1	peak114	895.65	12.06628	5491333	IHMA87_05159	5491356	5494243	-	22
IHMA87_1	peak61	808.9	10.879175	2991274	IHMA87_02778	2991574	2992308	-	299
IHMA87_1	peak30	787.05	10.600135	1690365	IHMA87_01558	1690523	1691359	+	157
IHMA87_1	peak130	724.38	10.10601	6414114	IHMA87_06010	6413697	6414059	+	56
IHMA87_1	peak11	713.12	10.179189999999998	721258	IHMA87_00686	720717	721256	+	3
IHMA87_1	peak25	692.59	10.28341	1551299	IHMA87_01430	1550646	1550903	-	397
IHMA87_1	peak129	661.34	10.02096	6339508	IHMA87_05945	6339855	6340895	-	346
IHMA87_1	peak47	588.65	9.323015000000002	2447295	IHMA87_02319	2446364	2447251	-	45
IHMA87_1	peak105	528.36	8.731595	5140045	IHMA87_04818	5140163	5141776	+	117
IHMA87_1	peak24	480.41	8.247335	1546793	IHMA87_01426	1547110	1547889	-	316
IHMA87_1	peak31	472.1	8.197209999999998	1702968	IHMA87_01575	1702761	1702837	+	132
IHMA87_1	peak60	445.49	7.925414999999999	2872107	IHMA87_02708	2872196	2874193	+	88
IHMA87_2	peak140	387.43	7.24653	142025	IHMA87_06274	142113	144077	+	87
IHMA87_1	peak88	362.94	6.032455000000001	4385114	IHMA87_04099	4384501	4385214	+	0
IHMA87_1	peak29	298.75	6.320645	1662476	IHMA87_01530	1662555	1662824	+	78
IHMA87_1	peak123	283.03	6.1304	6197062	IHMA87_05811	6196423	6197796	-	0
IHMA87_1	peak132	269.89	5.975805	6449802	IHMA87_06041	6447583	6449787	-	16
IHMA87_1	peak99	267.58	5.961785	4870690	IHMA87_04565	4870738	4871106	+	47
IHMA87_1	peak6	261.28	5.880085	548579	IHMA87_00504	548653	548774	+	73
IHMA87_1	peak86	235.93	5.58871	4348976	IHMA87_04063	4348219	4349253	+	0
IHMA87_1	peak4	225.91	5.445095	245459	IHMA87_00216	245510	246361	+	50
IHMA87_1	peak51	223.39	4.92922	2627618	IHMA87_02492	2627348	2629573	-	0
IHMA87_1	peak110	207.55	5.22752	5296632	IHMA87_04985	5295649	5296272	-	361
IHMA87_1	peak15	206.89	5.21427	895679	IHMA87_00838	895714	896277	+	34
IHMA87_1	peak84	198.72	5.1006350000000005	4340569	IHMA87_04059	4340584	4342200	-	14
IHMA87_1	peak45	184.92	4.909525	2442905	IHMA87_02314	2442975	2443184	+	69
IHMA87_1	peak20	184.1	4.918654999999999	1176448	IHMA87_01091	1176481	1177506	+	32
IHMA87_1	peak118	163.0	4.63495	5700679	IHMA87_05374	5700629	5701426	+	0
IHMA87_1	peak121	162.05	4.618585	6100111	IHMA87_05727	6099050	6100165	-	0
IHMA87_1	peak3	161.69	4.61892	65845	IHMA87_00048	64723	65424	+	422
IHMA87_2	peak141	143.33	4.3535	153550	IHMA87_06281	153797	154405	-	246
IHMA87_1	peak124	142.37	4.28486	6205123	IHMA87_05817	6205268	6206203	+	144
IHMA87_1	peak72	135.09	4.123915	3607967	IHMA87_03340	3607966	3610023	-	0
IHMA87_1	peak90	134.81	4.231385	4542483	IHMA87_04249	4541717	4542100	-	384
IHMA87_2	peak136	133.96	4.213955	8530	IHMA87_06125	9502	9951	-	971
IHMA87_1	peak55	130.04	4.14093	2707476	IHMA87_02576	2707125	2707370	+	107
IHMA87_1	peak122	128.28	4.125545	6165693	IHMA87_05787	6164932	6165579	-	115
IHMA87_1	peak70	127.96	4.116135	3427752	IHMA87_03180	3427878	3429365	-	125
IHMA87_1	peak70	127.96	4.116135	3427752	IHMA87_03179	3426669	3427628	-	125
IHMA87_1	peak48	123.26	4.05689	2461376	IHMA87_02345	2461259	2461453	+	0
IHMA87_1	peak120	109.37	3.846555	6087255	IHMA87_05718	6087347	6088693	+	91
IHMA87_1	peak52	102.39	3.697445	2651638	IHMA87_02516	2651331	2652140	+	0
IHMA87_1	peak133	100.76	3.70191	6468513	IHMA87_06060	6468140	6468640	-	0
IHMA87_1	peak50	95.11	3.616125	2535724	IHMA87_02421	2534662	2537208	+	0
IHMA87_2	peak135	89.48	3.52036	3488	IHMA87_06122	3205	3870	+	0
IHMA87_1	peak108	84.66	3.43242	5266689	IHMA87_04954	5266552	5267793	-	0
IHMA87_1	peak18	80.99	3.37219	1109492	IHMA87_01036	1109579	1111141	+	86
IHMA87_1	peak93	79.85	3.358615	4617612	IHMA87_04327	4616912	4617862	-	0
IHMA87_1	peak74	77.99	3.3196950000000003	3660260	IHMA87_03411	3660306	3660803	+	45
IHMA87_1	peak28	74.82	3.266065	1579150	IHMA87_01451	1578787	1578996	+	155
IHMA87_1	peak64	70.54	3.18407	3155236	IHMA87_02928	3155307	3156077	+	70
IHMA87_2	peak142	70.51	3.1840200000000003	158018	IHMA87_06288	158034	158396	-	15
IHMA87_1	peak39	67.93	3.07388	2157605	IHMA87_02008	2156885	2157871	+	0
IHMA87_1	peak91	65.68	3.0848500000000003	4549152	IHMA87_04255	4549307	4550128	-	154
IHMA87_1	peak63	65.46	3.0927800000000003	3136402	IHMA87_02911	3136540	3136758	+	137
IHMA87_1	peak19	63.41	3.057675	1120097	IHMA87_01043	1120089	1120979	-	0
IHMA87_1	peak75	61.31	3.016915	3770747	IHMA87_03512	3768986	3770542	-	206
IHMA87_1	peak17	58.26	2.893565	1048978	IHMA87_00986	1048759	1050303	-	0
IHMA87_1	peak113	57.3	2.9379350000000004	5436337	IHMA87_05104	5434874	5436397	+	0
IHMA87_1	peak82	55.25	2.87294	4269578	IHMA87_03989	4269916	4271220	-	337
IHMA87_1	peak109	54.45	2.87394	5271717	IHMA87_04957	5271087	5271761	-	0
IHMA87_1	peak49	53.45	2.85976	2503609	IHMA87_02387	2503204	2503602	+	8
IHMA87_2	peak139	52.89	2.827335	123916	IHMA87_06250	123750	123911	-	6
IHMA87_1	peak16	52.79	2.83891	1029263	IHMA87_00966	1026741	1029254	+	10
IHMA87_1	peak117	50.83	2.793055	5698108	IHMA87_05370	5698129	5698470	+	20
IHMA87_1	peak26	50.26	2.8002	1552315	IHMA87_01432	1552245	1552577	-	0
