## Supplementary Dataset 1 for "Determination of the Two-Component Systems regulatory network reveals core and accessory regulations across *Pseudomonas aeruginosa* lineages": CS22_CopR-PA14_27810_ALLpeaks_PA14.tab

chrom	peakID	log(qvalue)	fold_enrichment	summit_position	closest_gene	gene_start	gene_end	strand	distance_to_closest_gene
refseq|NC_008463.1|chromosome	peak57	46166.62	150.980495	2278409	PA14_26080	2278467	2278667	+	57
refseq|NC_008463.1|chromosome	peak40	34091.47	105.932785	1921522	PA14_22080	1922000	1922695	-	477
refseq|NC_008463.1|chromosome	peak61	34059.74	128.24839	2412040	PA14_27840	2412042	2412659	+	1
refseq|NC_008463.1|chromosome	peak6	23212.39	94.758545	341040	PA14_03790	339852	340823	+	218
refseq|NC_008463.1|chromosome	peak72	18400.47	79.02897999999999	2783866	PA14_31970	2784041	2785327	+	174
refseq|NC_008463.1|chromosome	peak63	17523.68	76.144025	2454080	PA14_28400	2452624	2453901	-	180
refseq|NC_008463.1|chromosome	peak155	16914.86	74.09191	6312200	PA14_70860	6311131	6312102	-	99
refseq|NC_008463.1|chromosome	peak116	15748.28	70.166775	4727453	PA14_53330	4726683	4727423	+	31
refseq|NC_008463.1|chromosome	peak85	15144.26	67.72051	3369077	PA14_37780	3368436	3369074	+	4
refseq|NC_008463.1|chromosome	peak30	14457.88	65.66947	1595901	PA14_18590	1596211	1596990	-	309
refseq|NC_008463.1|chromosome	peak140	14412.17	65.53667999999999	5374215	PA14_60310	5373154	5376630	+	0
refseq|NC_008463.1|chromosome	peak87	12553.87	58.96267999999999	3427298	PA14_38430	3427393	3427797	+	94
refseq|NC_008463.1|chromosome	peak34	11216.46	54.11985	1816926	PA14_21030	1817157	1817762	+	230
refseq|NC_008463.1|chromosome	peak123	9823.73	49.052365	4940764	PA14_55500	4940796	4941170	+	31
refseq|NC_008463.1|chromosome	peak75	8645.9	42.587860000000006	2859141	PA14_32790	2848568	2864206	+	0
refseq|NC_008463.1|chromosome	peak51	7085.22	38.486495	2084821	PA14_23990	2084868	2086376	+	46
refseq|NC_008463.1|chromosome	peak49	6827.47	36.938475	2036977	PA14_23430	2036366	2038018	+	0
refseq|NC_008463.1|chromosome	peak132	6470.03	36.009305	5200470	PA14_58380	5199828	5200391	+	80
refseq|NC_008463.1|chromosome	peak154	5570.58	31.79961	6310988	PA14_70860	6311131	6312102	-	142
refseq|NC_008463.1|chromosome	peak126	5568.66	32.307775	4987695	PA14_55860	4987566	4988477	-	0
refseq|NC_008463.1|chromosome	peak48	5560.78	29.58327	2033467	PA14_23410	2033233	2034075	+	0
refseq|NC_008463.1|chromosome	peak37	4878.9	29.35486	1872708	PA14_21600	1872063	1872653	+	56
refseq|NC_008463.1|chromosome	peak88	4850.25	29.256535	3480792	PA14_39020	3478895	3480598	-	195
refseq|NC_008463.1|chromosome	peak115	4468.26	27.567345000000003	4605911	PA14_51860	4605073	4605702	-	210
refseq|NC_008463.1|chromosome	peak146	3850.74	24.850215	5681351	PA14_63720	5680917	5681279	-	73
refseq|NC_008463.1|chromosome	peak14	2612.95	18.575265	813365	PA14_09480	812647	813135	-	231
refseq|NC_008463.1|chromosome	peak56	2609.78	19.001905	2208510	PA14_25230	2205023	2208469	-	42
refseq|NC_008463.1|chromosome	peak92	2582.78	18.851065	3684267	PA14_41270	3682952	3684238	+	30
refseq|NC_008463.1|chromosome	peak74	2540.36	18.63473	2808412	PA14_32310	2808461	2808628	+	48
refseq|NC_008463.1|chromosome	peak42	2377.08	16.220734999999998	1936633	PA14_22230	1936671	1936868	-	37
refseq|NC_008463.1|chromosome	peak157	1971.07	15.74022	6429541	PA14_72150	6429129	6429491	+	51
refseq|NC_008463.1|chromosome	peak73	1939.85	15.56782	2803225	PA14_32250	2802846	2803064	-	162
refseq|NC_008463.1|chromosome	peak153	1850.08	15.064775	6299656	PA14_70750	6299698	6300387	+	41
refseq|NC_008463.1|chromosome	peak86	1719.91	14.39411	3389964	PA14_38000	3390035	3390499	+	70
refseq|NC_008463.1|chromosome	peak69	1678.95	14.163975	2647821	PA14_30580	2647547	2648353	+	0
refseq|NC_008463.1|chromosome	peak131	1648.03	14.005135	5194974	PA14_58350	5195069	5196682	+	94
refseq|NC_008463.1|chromosome	peak129	1594.67	13.704435	5066952	PA14_56880	5067018	5068148	+	65
refseq|NC_008463.1|chromosome	peak28	1562.45	13.519545	1374579	PA14_16140	1374776	1375219	+	196
refseq|NC_008463.1|chromosome	peak78	1420.7	12.667645	2870853	PA14_32830	2870581	2873250	-	0
refseq|NC_008463.1|chromosome	peak148	1385.15	11.81856	5749117	PA14_64530	5749160	5749501	+	42
refseq|NC_008463.1|chromosome	peak47	1343.99	12.261825	2029961	PA14_23380	2029301	2030569	+	0
refseq|NC_008463.1|chromosome	peak9	1320.79	12.14624	596773	PA14_06875	596840	596963	+	66
refseq|NC_008463.1|chromosome	peak124	1218.88	11.545965	4952262	PA14_55610	4948578	4951673	+	590
refseq|NC_008463.1|chromosome	peak110	1213.12	11.09537	4400943	PA14_49480	4399221	4401008	+	0
refseq|NC_008463.1|chromosome	peak114	1180.55	10.43379	4587622	PA14_51610	4587325	4587609	-	14
refseq|NC_008463.1|chromosome	peak121	1156.64	11.16975	4774095	PA14_53840	4774171	4774398	+	75
refseq|NC_008463.1|chromosome	peak156	1133.44	11.03206	6312741	PA14_70860	6311131	6312102	-	640
refseq|NC_008463.1|chromosome	peak127	1085.38	10.739585	5007180	PA14_56070	5007248	5007622	+	67
refseq|NC_008463.1|chromosome	peak144	1017.61	7.675880000000001	5536264	PA14_62040	5535182	5535889	-	376
refseq|NC_008463.1|chromosome	peak97	994.79	10.17799	3979757	PA14_44680	3979782	3983270	-	24
refseq|NC_008463.1|chromosome	peak43	970.77	10.032135	1939540	PA14_22270	1939714	1941291	-	173
refseq|NC_008463.1|chromosome	peak33	945.61	9.86864	1719400	PA14_19960	1719477	1719746	+	76
refseq|NC_008463.1|chromosome	peak99	937.39	9.816945	4081501	PA14_45910	4080259	4081416	-	86
refseq|NC_008463.1|chromosome	peak12	918.69	9.552945	765452	PA14_08980	765452	765757	+	0
refseq|NC_008463.1|chromosome	peak39	873.01	9.409425	1910796	PA14_21970	1910972	1911688	+	175
refseq|NC_008463.1|chromosome	peak158	803.44	8.953235	6440487	PA14_72280	6439037	6440326	-	162
refseq|NC_008463.1|chromosome	peak20	802.22	8.852934999999999	1138099	PA14_13220	1138174	1138602	-	74
refseq|NC_008463.1|chromosome	peak11	799.97	8.921795	737993	PA14_08620	738405	739343	+	411
refseq|NC_008463.1|chromosome	peak17	789.38	8.600850000000001	981904	PA14_11270	981171	981869	-	36
refseq|NC_008463.1|chromosome	peak45	768.22	8.71869	2026645	PA14_23350	2026291	2026590	+	56
refseq|NC_008463.1|chromosome	peak52	680.15	8.119824999999999	2093002	PA14_24140	2093120	2094157	-	117
refseq|NC_008463.1|chromosome	peak117	608.52	7.265835	4752860	PA14_53590	4752288	4753559	+	0
refseq|NC_008463.1|chromosome	peak81	595.53	4.388885	3176302	PA14_35720	3176214	3176615	-	0
refseq|NC_008463.1|chromosome	peak58	572.27	7.3538	2313418	PA14_26540	2312746	2313594	+	0
refseq|NC_008463.1|chromosome	peak71	566.54	7.31117	2781098	PA14_31930	2781107	2781430	+	8
refseq|NC_008463.1|chromosome	peak25	566.27	7.119875	1302965	PA14_15360	1302743	1303723	-	0
refseq|NC_008463.1|chromosome	peak15	474.4	6.60867	866396	PA14_10090	866440	867351	+	43
refseq|NC_008463.1|chromosome	peak98	465.11	6.5511	4057651	PA14_45610	4057392	4058180	-	0
refseq|NC_008463.1|chromosome	peak35	427.73	6.235779999999999	1818006	PA14_21040	1818107	1818994	-	100
refseq|NC_008463.1|chromosome	peak139	394.81	5.729995000000001	5371948	PA14_60290	5371711	5372538	+	0
refseq|NC_008463.1|chromosome	peak3	390.9	5.30598	245579	PA14_02760	245632	246483	+	52
refseq|NC_008463.1|chromosome	peak67	338.21	5.517519999999999	2531669	PA14_29250	2531346	2531627	+	43
refseq|NC_008463.1|chromosome	peak118	290.03	4.69718	4753868	PA14_53600	4753546	4754154	+	0
refseq|NC_008463.1|chromosome	peak62	284.38	5.049655	2451323	PA14_28370	2451388	2451597	+	64
refseq|NC_008463.1|chromosome	peak119	280.29	5.013805	4760112	PA14_53670	4760148	4760960	-	35
refseq|NC_008463.1|chromosome	peak1	260.91	4.2905	64314	PA14_00640	64665	66497	+	350
refseq|NC_008463.1|chromosome	peak2	215.67	4.402525	121578	PA14_01230	120178	121410	+	169
refseq|NC_008463.1|chromosome	peak150	207.8	4.329595	5866568	PA14_65850	5865080	5866492	-	77
refseq|NC_008463.1|chromosome	peak149	202.87	4.285825	5751742	PA14_64570	5751808	5752497	+	65
refseq|NC_008463.1|chromosome	peak65	200.05	4.25863	2469871	PA14_28670	2469754	2469948	+	0
refseq|NC_008463.1|chromosome	peak8	196.71	4.22482	528045	PA14_05960	528054	528263	+	8
refseq|NC_008463.1|chromosome	peak134	186.82	4.08916	5300533	PA14_59550	5299690	5300916	+	0
refseq|NC_008463.1|chromosome	peak38	186.71	4.119555	1874398	PA14_21610	1872900	1874216	+	183
refseq|NC_008463.1|chromosome	peak94	177.82	4.03029	3892246	PA14_43710	3891988	3893613	+	0
refseq|NC_008463.1|chromosome	peak93	176.51	4.018775	3691690	PA14_41390	3691732	3692229	+	41
refseq|NC_008463.1|chromosome	peak137	165.33	3.897255	5353026	PA14_60090	5352790	5353305	+	0
refseq|NC_008463.1|chromosome	peak26	156.94	3.80187	1307039	PA14_15435	1307101	1308090	-	61
refseq|NC_008463.1|chromosome	peak136	153.58	3.743605	5347831	PA14_60060	5347532	5347834	+	0
refseq|NC_008463.1|chromosome	peak122	150.02	3.72992	4833642	PA14_54510	4832874	4833545	-	98
refseq|NC_008463.1|chromosome	peak68	144.8	3.66361	2612804	PA14_30180	2612524	2614749	-	0
refseq|NC_008463.1|chromosome	peak54	141.61	3.637635	2199890	PA14_25130	2199364	2199882	+	9
refseq|NC_008463.1|chromosome	peak142	135.16	3.555745	5486795	PA14_61480	5485428	5486711	+	85
refseq|NC_008463.1|chromosome	peak59	132.44	3.5309	2365471	PA14_27230	2365530	2365985	-	58
refseq|NC_008463.1|chromosome	peak159	132.36	3.532615	6464327	PA14_72540	6462110	6464314	-	14
refseq|NC_008463.1|chromosome	peak31	123.47	3.418525	1612189	PA14_18720	1611174	1612139	+	51
refseq|NC_008463.1|chromosome	peak76	119.78	3.37026	2864047	PA14_32790	2848568	2864206	+	0
refseq|NC_008463.1|chromosome	peak83	114.75	3.32812	3182705	PA14_35780	3182434	3183162	-	0
refseq|NC_008463.1|chromosome	peak80	113.9	3.317425	2908503	PA14_33240	2908569	2909483	+	65
refseq|NC_008463.1|chromosome	peak109	109.94	3.226805	4381865	PA14_49310	4381410	4381730	-	136
refseq|NC_008463.1|chromosome	peak84	108.37	3.246125	3246121	PA14_36450	3246017	3246607	+	0
refseq|NC_008463.1|chromosome	peak160	106.95	3.226285	6488731	PA14_72850	6487668	6489035	-	0
refseq|NC_008463.1|chromosome	peak46	105.36	3.21085	2028320	PA14_23370	2028084	2029220	+	0
refseq|NC_008463.1|chromosome	peak29	87.56	2.98316	1500172	PA14_17480	1499097	1500101	+	72
refseq|NC_008463.1|chromosome	peak13	86.82	2.921355	772954	PA14_09130	772440	772829	+	126
refseq|NC_008463.1|chromosome	peak101	86.76	2.970175	4133244	PA14_46450	4131283	4133016	+	229
refseq|NC_008463.1|chromosome	peak89	84.57	2.93882	3503475	PA14_39360	3503576	3504904	-	100
refseq|NC_008463.1|chromosome	peak21	84.39	2.9411050000000003	1158466	PA14_13470	1158474	1159355	-	7
refseq|NC_008463.1|chromosome	peak104	82.72	2.920935	4152192	PA14_46610	4152349	4152822	-	156
refseq|NC_008463.1|chromosome	peak145	81.1	2.89586	5616976	PA14_62940	5617015	5617821	-	38
refseq|NC_008463.1|chromosome	peak24	78.13	2.791625	1252080	PA14_14690	1252142	1252915	+	61
refseq|NC_008463.1|chromosome	peak32	75.37	2.80856	1639628	PA14_18985	1638977	1641403	-	0
refseq|NC_008463.1|chromosome	peak64	74.44	2.8035750000000004	2455712	PA14_28420	2454791	2455678	-	35
refseq|NC_008463.1|chromosome	peak143	73.75	2.796555	5514773	PA14_61845	5514513	5514791	-	0
refseq|NC_008463.1|chromosome	peak102	73.26	2.785855	4134755	PA14_46460	4133700	4134890	-	0
refseq|NC_008463.1|chromosome	peak23	70.95	2.752945	1247135	PA14_14610	1247147	1247485	+	11
refseq|NC_008463.1|chromosome	peak103	62.01	2.623995	4145350	PA14_46550	4144573	4145301	+	50
refseq|NC_008463.1|chromosome	peak100	61.99	2.6262	4084368	PA14_45940	4084370	4084975	-	1
refseq|NC_008463.1|chromosome	peak141	58.01	2.55956	5464918	PA14_61200	5458870	5464854	-	65
