## Supplementary Dataset 1 for "Determination of the Two-Component Systems regulatory network reveals core and accessory regulations across *Pseudomonas aeruginosa* lineages": CS22_CopR-PA2809_ALLpeaks_PAO1.tab

chrom	peakID	log(qvalue)	fold_enrichment	summit_position	closest_gene	gene_start	gene_end	strand	distance_to_closest_gene
refseq|NC_002516.2|chromosome	peak53	64657.2	185.62432	3290952	PA2935	3290694	3291173	-	0
refseq|NC_002516.2|chromosome	peak51	56370.61	186.297655	3162215	PA2807	3161599	3162216	-	0
refseq|NC_002516.2|chromosome	peak36	48170.0	164.08564	2265108	PA2066	2265126	2265764	-	17
refseq|NC_002516.2|chromosome	peak16	32060.69	118.50742	924148	PA0846	924182	924922	-	33
refseq|NC_002516.2|chromosome	peak49	26416.34	101.149345	3119892	PA2760	3120073	3121350	+	180
refseq|NC_002516.2|chromosome	peak41	22665.74	79.815845	2843478	PA2522	2842019	2843305	-	174
refseq|NC_002516.2|chromosome	peak9	22384.65	89.35298	738509	PA0680	738111	738485	-	25
refseq|NC_002516.2|chromosome	peak99	21464.31	82.17269999999999	6039275	PA5369	6038212	6039183	-	93
refseq|NC_002516.2|chromosome	peak72	16215.15	66.31296	3962232	PA3539	3961144	3961923	+	310
refseq|NC_002516.2|chromosome	peak4	15840.88	68.35709	326897	PA0290	325700	326671	+	227
refseq|NC_002516.2|chromosome	peak33	14878.8	65.146455	2153395	PA1972	2153594	2155297	+	198
refseq|NC_002516.2|chromosome	peak68	9945.08	44.63307	3730299	PA3326	3729471	3730076	-	224
refseq|NC_002516.2|chromosome	peak58	8094.17	41.2054	3483457	PA3103	3481914	3483422	-	36
refseq|NC_002516.2|chromosome	peak34	7946.48	40.66846	2206895	PA2016	2206402	2206806	-	90
refseq|NC_002516.2|chromosome	peak98	7939.44	40.443380000000005	6038071	PA5369	6038212	6039183	-	140
refseq|NC_002516.2|chromosome	peak62	6241.65	24.500145000000003	3539061	PA3154	3537808	3539124	-	0
refseq|NC_002516.2|chromosome	peak82	6054.2	33.35788	4824263	PA4300	4824121	4825032	-	0
refseq|NC_002516.2|chromosome	peak90	4622.65	27.490985	5410706	PA4820	5410277	5410639	-	68
refseq|NC_002516.2|chromosome	peak37	4480.14	15.7267	2449169	PA2227	2448568	2449545	-	0
refseq|NC_002516.2|chromosome	peak39	4259.12	25.940085000000003	2818942	PA2502	2818990	2820489	-	47
refseq|NC_002516.2|chromosome	peak54	3294.79	21.69213	3360832	PA3002	3360875	3364321	+	42
refseq|NC_002516.2|chromosome	peak17	2974.95	18.99511	1045660	PA0959	1045832	1046461	+	171
refseq|NC_002516.2|chromosome	peak40	2447.95	17.63192	2824126	PA2506	2824283	2824501	+	156
refseq|NC_002516.2|chromosome	peak101	2359.96	17.293535	6156623	PA5467	6156212	6156574	+	50
refseq|NC_002516.2|chromosome	peak24	1639.13	13.597015	1562714	PA1434	1561919	1562632	-	83
refseq|NC_002516.2|chromosome	peak78	1569.33	13.21949	4713550	PA4210	4713796	4714284	+	245
refseq|NC_002516.2|chromosome	peak86	1522.26	12.937085	5036871	PA4499	5036245	5036808	+	64
refseq|NC_002516.2|chromosome	peak64	1343.06	11.97225	3636422	PA3249	3635541	3636257	-	166
refseq|NC_002516.2|chromosome	peak97	1247.82	11.43421	6026741	PA5360	6026779	6027468	+	37
refseq|NC_002516.2|chromosome	peak84	1197.51	11.142790000000002	4903400	PA4374	4903466	4904596	+	65
refseq|NC_002516.2|chromosome	peak69	1091.78	9.5955	3819867	PA3412	3819527	3819796	-	72
refseq|NC_002516.2|chromosome	peak87	1071.01	9.547215	5069686	PA4526	5069763	5071463	+	76
refseq|NC_002516.2|chromosome	peak31	1070.16	9.693565	2117243	PA1934	2115885	2116265	+	979
refseq|NC_002516.2|chromosome	peak66	1029.78	10.15396	3674482	PA3281	3674570	3675160	-	87
refseq|NC_002516.2|chromosome	peak29	942.42	9.62455	1950408	PA1798	1950439	1951725	-	30
refseq|NC_002516.2|chromosome	peak42	817.62	8.840240000000001	2846255	PA2525	2846283	2847779	-	27
refseq|NC_002516.2|chromosome	peak3	807.04	8.767585	255432	PA0226	255481	256332	+	48
refseq|NC_002516.2|chromosome	peak25	739.17	8.32771	1586554	PA1457	1586034	1586822	+	0
refseq|NC_002516.2|chromosome	peak12	700.47	3.135955	791710	PA0724	791370	792632	+	0
refseq|NC_002516.2|chromosome	peak46	655.89	7.763795	3087872	PA2729	3086142	3087491	+	382
refseq|NC_002516.2|chromosome	peak57	640.76	7.668685	3475289	PA3094	3474133	3475170	+	120
refseq|NC_002516.2|chromosome	peak14	590.03	6.86974	883290	PA0805	882989	883216	-	75
refseq|NC_002516.2|chromosome	peak63	558.52	7.092685	3621419	PA3233	3619616	3621415	-	5
refseq|NC_002516.2|chromosome	peak93	545.97	7.00483	5480327	PA4884	5479641	5480264	-	64
refseq|NC_002516.2|chromosome	peak79	521.94	6.679755	4761359	PA4250	4761062	4761367	-	0
refseq|NC_002516.2|chromosome	peak7	513.47	6.753425	586799	PA0527.1	586867	586990	+	67
refseq|NC_002516.2|chromosome	peak60	461.26	4.992015	3536664	PA3153	3536576	3537811	-	0
refseq|NC_002516.2|chromosome	peak92	453.73	4.940655	5477711	PA4881	5477754	5478095	+	42
refseq|NC_002516.2|chromosome	peak83	452.23	6.30897	4843769	PA4315	4843812	4844186	+	42
refseq|NC_002516.2|chromosome	peak102	447.11	6.26986	6167568	PA5476	6166120	6167409	-	160
refseq|NC_002516.2|chromosome	peak38	442.99	6.13846	2724287	PA2428	2723309	2724223	-	65
refseq|NC_002516.2|chromosome	peak55	418.28	6.05065	3369467	PA3010	3369475	3369993	-	7
refseq|NC_002516.2|chromosome	peak80	385.62	4.794185000000001	4788808	PA4280.2	4788836	4791724	-	27
refseq|NC_002516.2|chromosome	peak8	363.46	4.509615	727011	PA0668.4	724103	726993	+	19
refseq|NC_002516.2|chromosome	peak77	352.47	4.79731	4544577	PA4067	4544607	4545305	+	29
refseq|NC_002516.2|chromosome	peak100	352.17	4.35013	6039820	PA5369.2	6039846	6042736	-	25
refseq|NC_002516.2|chromosome	peak35	339.18	5.41532	2244215	PA2049	2242170	2244164	-	52
refseq|NC_002516.2|chromosome	peak26	336.16	4.28308	1664915	PA1527	1661412	1664900	+	16
refseq|NC_002516.2|chromosome	peak85	323.58	5.288325	5031369	PA4496	5031488	5033101	+	118
refseq|NC_002516.2|chromosome	peak88	321.91	4.194545	5264333	PA4690.2	5264362	5267252	-	28
refseq|NC_002516.2|chromosome	peak45	314.48	5.210765	3050291	PA2697	3050331	3050612	-	39
refseq|NC_002516.2|chromosome	peak59	298.71	4.049715	3534715	PA3150	3533948	3535081	-	0
refseq|NC_002516.2|chromosome	peak11	249.56	2.63763	787693	PA0716	786928	788253	+	0
refseq|NC_002516.2|chromosome	peak81	245.12	4.603625	4819844	PA4294	4819358	4819864	-	0
refseq|NC_002516.2|chromosome	peak13	211.14	4.2860700000000005	824309	PA0756	824409	825080	+	99
refseq|NC_002516.2|chromosome	peak43	211.02	4.227625	2934097	PA2591	2933582	2934388	-	0
refseq|NC_002516.2|chromosome	peak10	199.23	3.837565	749011	PA0689	748662	749774	+	0
refseq|NC_002516.2|chromosome	peak44	178.67	3.96846	2969102	PA2624	2967161	2969386	+	0
refseq|NC_002516.2|chromosome	peak28	169.17	3.86887	1942990	PA1793	1942447	1942944	-	47
refseq|NC_002516.2|chromosome	peak22	142.51	3.536165	1512911	PA1391	1512260	1514035	+	0
refseq|NC_002516.2|chromosome	peak91	138.17	3.38453	5437724	PA4843	5436079	5437707	+	18
refseq|NC_002516.2|chromosome	peak27	136.13	3.51353	1751270	PA1608	1749895	1751520	-	0
refseq|NC_002516.2|chromosome	peak67	127.05	3.411935	3686870	PA3294	3686584	3688650	-	0
refseq|NC_002516.2|chromosome	peak47	124.15	3.137425	3104098	PA2742	3104023	3104217	-	0
refseq|NC_002516.2|chromosome	peak65	123.77	3.36664	3672799	PA3280	3673008	3674324	-	208
refseq|NC_002516.2|chromosome	peak70	119.19	3.257215	3902010	PA3486	3900233	3902659	+	0
refseq|NC_002516.2|chromosome	peak15	118.62	3.316635	897251	PA0820	896416	897228	+	24
refseq|NC_002516.2|chromosome	peak20	118.54	2.80355	1246524	PA1151	1245665	1245928	+	597
refseq|NC_002516.2|chromosome	peak56	114.53	3.270875	3456457	PA3081	3456543	3457910	-	85
refseq|NC_002516.2|chromosome	peak50	107.71	3.188385	3122649	PA2763	3122377	3122586	-	64
refseq|NC_002516.2|chromosome	peak103	95.13	3.031395	6191085	PA5497	6188872	6191076	-	10
refseq|NC_002516.2|chromosome	peak1	86.61	2.92644	39181	PA0037	39202	40089	+	20
refseq|NC_002516.2|chromosome	peak6	85.0	2.90561	514762	PA0456	514775	514984	+	12
refseq|NC_002516.2|chromosome	peak105	83.04	2.760205	6229418	PA5535	6228241	6229443	-	0
refseq|NC_002516.2|chromosome	peak94	76.38	2.78843	5595190	PA4982	5595279	5597531	-	88
refseq|NC_002516.2|chromosome	peak23	74.24	2.759585	1559843	PA1432	1559254	1559859	+	0
refseq|NC_002516.2|chromosome	peak52	60.66	2.556405	3203912	PA2849	3203398	3203853	+	60
