## Supplementary Dataset 1 for "Determination of the Two-Component Systems regulatory network reveals core and accessory regulations across *Pseudomonas aeruginosa* lineages": CS23_AtvR-IHMA87_02066_ALLpeaks_IHMA.tab

chrom	peakID	log(qvalue)	fold_enrichment	summit_position	closest_gene	gene_start	gene_end	strand	distance_to_closest_gene
IHMA87_1	peak12	53.54	2.6937100000000003	121352	IHMA87_00098	119663	121888	+	0
IHMA87_1	peak254	52.45	2.35326	3642727	IHMA87_03383	3642082	3643026	+	0
IHMA87_1	peak62	45.68	2.538065	686298	IHMA87_00643	685584	686990	-	0
IHMA87_1	peak276	42.06	2.6554200000000003	4022154	IHMA87_03754	4021683	4023005	+	0
IHMA87_1	peak378	39.89	2.500945	5499694	IHMA87_05166	5499430	5500446	-	0
IHMA87_1	peak108	38.94	2.59095	1313559	IHMA87_01218	1312886	1314190	+	0
IHMA87_1	peak136	37.04	2.400905	1706757	IHMA87_01577	1704427	1706925	+	0
IHMA87_1	peak222	36.17	2.429105	2829060	IHMA87_02684	2828359	2830821	+	0
IHMA87_1	peak460	35.72	2.383395	6512525	IHMA87_06103	6512138	6512998	-	0
IHMA87_1	peak3	35.53	2.50489	10574	IHMA87_00008	10262	11209	-	0
IHMA87_1	peak132	34.88	2.416705	1649954	IHMA87_01519	1649639	1651396	+	0
IHMA87_1	peak187	34.23	2.41167	2502765	IHMA87_02386	2502051	2503160	+	0
IHMA87_1	peak397	33.76	2.45353	5758955	IHMA87_05427	5758334	5761054	-	0
IHMA87_1	peak158	32.85	2.31703	2038795	IHMA87_01892	2037890	2039794	-	0
IHMA87_1	peak61	32.65	2.423915	675128	IHMA87_00630	674573	675367	+	0
IHMA87_1	peak444	32.59	2.35234	6322649	IHMA87_05927	6321972	6322949	+	0
IHMA87_1	peak351	32.1	2.33288	5162515	IHMA87_04836	5162361	5164661	-	0
IHMA87_1	peak431	31.9	2.367755	6146540	IHMA87_05776	6145638	6147107	+	0
IHMA87_1	peak130	31.27	2.2053450000000003	1611026	IHMA87_01482	1610188	1611516	-	0
IHMA87_1	peak337	31.26	2.3738900000000003	5014568	IHMA87_04690	5013444	5016500	+	0
IHMA87_1	peak196	31.21	2.398335	2550770	IHMA87_02431	2548489	2551074	-	0
IHMA87_1	peak256	30.96	2.34939	3658330	IHMA87_03409	3657121	3658503	-	0
IHMA87_1	peak1	30.9	2.35152	3914	IHMA87_00004	3793	6213	+	0
IHMA87_1	peak417	30.24	2.3827350000000003	5997646	IHMA87_05633	5997396	5998148	+	0
IHMA87_1	peak389	29.74	2.25318	5578772	IHMA87_05244	5578593	5578997	-	0
IHMA87_1	peak314	29.5	2.342275	4581457	IHMA87_04295	4581437	4581670	+	0
IHMA87_1	peak209	29.05	2.3471	2635206	IHMA87_02498	2634839	2635546	-	0
IHMA87_1	peak16	28.64	2.304495	163826	IHMA87_00142	163457	165022	+	0
IHMA87_1	peak49	28.47	2.332915	569716	IHMA87_00526	567910	569907	+	0
IHMA87_1	peak86	28.41	2.25129	907329	IHMA87_00845	907198	907842	+	0
IHMA87_1	peak296	28.28	2.223545	4345368	IHMA87_04061	4343700	4346591	+	0
IHMA87_1	peak413	28.14	2.301785	5923862	IHMA87_05560	5922659	5924236	-	0
IHMA87_1	peak81	27.95	2.301535	860646	IHMA87_00806	859459	860844	-	0
IHMA87_1	peak48	27.86	2.313825	568517	IHMA87_00526	567910	569907	+	0
IHMA87_1	peak54	27.79	2.1943550000000003	598893	IHMA87_00555	597323	599575	-	0
IHMA87_1	peak20	26.55	2.26701	189807	IHMA87_00163	188988	190322	+	0
IHMA87_1	peak300	26.45	2.0751850000000003	4399101	IHMA87_04114	4398860	4400023	-	0
IHMA87_1	peak329	25.74	2.24339	4825572	IHMA87_04531	4825292	4825570	+	3
IHMA87_1	peak207	25.49	2.192205	2623246	IHMA87_02487	2622667	2624088	-	0
IHMA87_1	peak45	25.26	2.115135	498460	IHMA87_00452	497342	499756	-	0
IHMA87_1	peak387	25.24	2.19955	5568273	IHMA87_05235	5566771	5569992	-	0
IHMA87_1	peak6	25.01	2.114305	25760	IHMA87_00025	25129	26046	+	0
IHMA87_1	peak15	24.8	2.21903	135855	IHMA87_00111	135071	135958	+	0
IHMA87_1	peak142	24.57	2.21971	1794376	IHMA87_01660	1793263	1794585	+	0
IHMA87_1	peak402	24.55	2.165945	5777068	IHMA87_05444	5776579	5777598	+	0
IHMA87_1	peak123	24.55	2.08215	1538142	IHMA87_01420	1537468	1539087	-	0
IHMA87_1	peak373	24.39	2.225895	5359070	IHMA87_05045	5358406	5359620	+	0
IHMA87_1	peak457	24.33	2.204255	6462549	IHMA87_06055	6461822	6462892	-	0
IHMA87_1	peak258	24.02	2.15068	3659873	IHMA87_03410	3658513	3660183	-	0
IHMA87_1	peak430	23.88	2.0847050000000005	6145145	IHMA87_05775	6142794	6145409	+	0
IHMA87_1	peak401	23.74	2.202815	5767147	IHMA87_05435	5766726	5768027	-	0
IHMA87_1	peak160	23.43	2.1901900000000003	2056477	IHMA87_01910	2055894	2057159	-	0
IHMA87_1	peak334	23.43	2.19352	4938761	IHMA87_04618	4937666	4939108	-	0
IHMA87_2	peak464	23.39	2.18557	37228	IHMA87_06155	36831	37874	-	0
IHMA87_1	peak220	23.19	2.17288	2789952	IHMA87_02646	2788990	2790333	+	0
IHMA87_1	peak199	22.92	2.1080400000000004	2557237	IHMA87_02433	2555503	2557653	-	0
IHMA87_1	peak435	22.9	2.1565199999999995	6180461	IHMA87_05798	6179720	6183106	-	0
IHMA87_1	peak114	22.71	2.170915	1370473	IHMA87_01264	1368422	1370716	+	0
IHMA87_1	peak238	22.71	2.11523	3392082	IHMA87_03146	3391588	3392787	-	0
IHMA87_1	peak121	22.67	2.108445	1534333	IHMA87_01417	1533121	1534683	-	0
IHMA87_1	peak38	22.5	2.020435	418665	IHMA87_00387	418577	418984	+	0
IHMA87_1	peak74	22.38	2.12191	722027	IHMA87_00688	721765	722157	+	0
IHMA87_1	peak353	22.24	2.15449	5169829	IHMA87_04841	5168901	5170064	-	0
IHMA87_1	peak245	22.19	2.138715	3539695	IHMA87_03275	3538802	3541090	-	0
IHMA87_1	peak251	22.11	2.078745	3620770	IHMA87_03352	3620042	3621136	-	0
IHMA87_2	peak470	22.0	2.15028	103927	IHMA87_06222	103612	104283	-	0
IHMA87_1	peak293	22.0	2.09011	4321753	IHMA87_04037	4320789	4322135	-	0
IHMA87_1	peak117	21.99	2.07913	1430626	IHMA87_01321	1429124	1431517	+	0
IHMA87_1	peak336	21.89	2.1094150000000003	4973890	IHMA87_04650	4973253	4974287	-	0
IHMA87_1	peak143	21.67	2.10084	1812229	IHMA87_01673	1811878	1812273	-	0
IHMA87_1	peak287	21.65	2.11892	4155871	IHMA87_03883	4155831	4156523	+	0
IHMA87_1	peak462	21.51	2.0091	6520694	IHMA87_06113	6519760	6521652	-	0
IHMA87_1	peak320	21.5	2.14031	4644514	IHMA87_04359	4643785	4645005	-	0
IHMA87_1	peak178	21.49	2.081135	2368541	IHMA87_02229	2367887	2368699	-	0
IHMA87_1	peak308	21.48	2.117565	4536725	IHMA87_04245	4534993	4537218	-	0
IHMA87_1	peak7	21.34	2.1308100000000003	30154	IHMA87_00030	29896	31449	-	0
IHMA87_1	peak421	21.24	2.10854	6033911	IHMA87_05668	6033596	6034039	-	0
IHMA87_1	peak31	21.2	2.07481	308668	IHMA87_00276	308234	309592	+	0
IHMA87_1	peak42	21.15	2.08393	457973	IHMA87_00417	457663	458283	+	0
IHMA87_1	peak255	21.07	2.102375	3653261	IHMA87_03403	3652816	3653310	+	0
IHMA87_2	peak465	21.05	2.10114	59888	IHMA87_06175	59635	59865	+	24
IHMA87_1	peak175	21.03	2.11587	2364586	IHMA87_02223	2364483	2364824	-	0
IHMA87_1	peak214	20.99	2.038875	2655923	IHMA87_02519	2655347	2655991	+	0
IHMA87_1	peak166	20.97	2.110105	2282727	IHMA87_02136	2281972	2283099	-	0
IHMA87_1	peak304	20.94	2.05755	4405785	IHMA87_04118	4405704	4406882	-	0
IHMA87_1	peak167	20.9	2.11954	2295099	IHMA87_02151	2293908	2295842	+	0
IHMA87_1	peak346	20.82	2.06554	5085602	IHMA87_04764	5085277	5086194	-	0
IHMA87_1	peak411	20.77	2.114175	5890185	IHMA87_05528	5889308	5890576	-	0
IHMA87_1	peak357	20.75	2.119205	5214312	IHMA87_04890	5213853	5215196	+	0
IHMA87_1	peak384	20.68	2.112885	5554494	IHMA87_05222	5554341	5556854	-	0
IHMA87_1	peak324	20.63	2.106305	4692965	IHMA87_04399	4692282	4693220	-	0
IHMA87_1	peak433	20.56	2.094515	6162714	IHMA87_05786	6162173	6164539	-	0
IHMA87_1	peak191	20.55	2.06336	2518953	IHMA87_02403	2518901	2519533	+	0
IHMA87_1	peak243	20.43	2.10753	3498972	IHMA87_03242	3498835	3500112	-	0
IHMA87_1	peak141	20.38	2.08139	1793597	IHMA87_01660	1793263	1794585	+	0
