## Supplementary Dataset 1 for "Determination of the Two-Component Systems regulatory network reveals core and accessory regulations across *Pseudomonas aeruginosa* lineages": CS23_AtvR-PA14_26570_ALLpeaks_PA14.tab

chrom	peakID	log(qvalue)	fold_enrichment	summit_position	closest_gene	gene_start	gene_end	strand	distance_to_closest_gene
refseq|NC_008463.1|chromosome	peak65	85.01	2.903855	730438	PA14_08540	729719	731062	-	0
refseq|NC_008463.1|chromosome	peak9	64.04	2.350135	114954	PA14_01160	113281	115506	+	0
refseq|NC_008463.1|chromosome	peak382	46.5	2.3943200000000004	5544651	PA14_62130	5544387	5545403	-	0
refseq|NC_008463.1|chromosome	peak342	42.76	2.287	5217515	PA14_58570	5217322	5219583	-	0
refseq|NC_008463.1|chromosome	peak110	42.22	2.338975	1369172	PA14_16070	1368457	1369761	+	0
refseq|NC_008463.1|chromosome	peak130	39.05	2.22031	1660060	PA14_19230	1659218	1660546	-	0
refseq|NC_008463.1|chromosome	peak16	35.67	2.17808	184300	PA14_02020	183454	184788	+	0
refseq|NC_008463.1|chromosome	peak131	34.98	2.19281	1706942	PA14_19810	1706618	1708375	+	0
refseq|NC_008463.1|chromosome	peak40	34.67	2.157225	464484	PA14_05320	464377	464784	+	0
refseq|NC_008463.1|chromosome	peak106	34.48	2.17208	1315021	PA14_15540	1314366	1315988	+	0
refseq|NC_008463.1|chromosome	peak218	34.09	2.154125	3084935	PA14_34720	3084472	3085272	-	0
refseq|NC_008463.1|chromosome	peak5	33.54	2.14588	26432	PA14_00280	25757	26674	+	0
refseq|NC_008463.1|chromosome	peak111	33.49	2.17706	1370757	PA14_16090	1369814	1371223	+	0
refseq|NC_008463.1|chromosome	peak448	33.36	2.150835	6347827	PA14_71240	6347147	6348124	+	0
refseq|NC_008463.1|chromosome	peak180	31.59	2.13559	2364571	PA14_27210	2364303	2364869	+	0
refseq|NC_008463.1|chromosome	peak302	31.22	2.07783	4714858	PA14_53180	4714206	4715144	-	0
refseq|NC_008463.1|chromosome	peak414	30.87	2.09422	5909597	PA14_66290	5907553	5910201	+	0
refseq|NC_008463.1|chromosome	peak93	30.44	2.09267	1079891	PA14_12570	1079518	1080027	-	0
refseq|NC_008463.1|chromosome	peak1	30.39	2.043705	4377	PA14_00050	4275	6695	+	0
refseq|NC_008463.1|chromosome	peak449	30.13	2.106175	6383357	PA14_71650	6382183	6383607	+	0
refseq|NC_008463.1|chromosome	peak78	29.34	2.09559	777456	PA14_09180	775225	778062	-	0
refseq|NC_008463.1|chromosome	peak233	28.33	2.057205	3628024	PA14_40640	3627135	3629423	-	0
refseq|NC_008463.1|chromosome	peak39	28.27	2.05483	410707	PA14_04630	410218	412056	-	0
refseq|NC_008463.1|chromosome	peak84	27.9	2.024945	922913	PA14_10700	921046	923232	-	0
refseq|NC_008463.1|chromosome	peak37	27.54	2.04834	393557	PA14_04410	392770	395049	+	0
refseq|NC_008463.1|chromosome	peak220	27.46	2.046175	3189825	PA14_35840	3189302	3189946	+	0
refseq|NC_008463.1|chromosome	peak184	27.42	2.04159	2453179	PA14_28400	2452624	2453901	-	0
refseq|NC_008463.1|chromosome	peak311	26.98	2.01739	4861578	PA14_54870	4861608	4862516	-	29
refseq|NC_008463.1|chromosome	peak99	26.95	2.042465	1154862	PA14_13430	1154465	1156819	-	0
refseq|NC_008463.1|chromosome	peak345	26.52	2.0200750000000003	5224749	PA14_58630	5223821	5224984	-	0
refseq|NC_008463.1|chromosome	peak356	26.43	2.02049	5320113	PA14_59770	5319600	5320295	-	0
refseq|NC_008463.1|chromosome	peak165	26.23	2.01927	2079749	PA14_23920	2078376	2079881	+	0
refseq|NC_008463.1|chromosome	peak0	26.21	2.002185	2657	PA14_00020	2056	3159	+	0
refseq|NC_008463.1|chromosome	peak462	26.17	1.953665	6523332	PA14_73250	6522941	6523801	-	0
refseq|NC_008463.1|chromosome	peak107	26.08	1.972085	1320718	PA14_15590	1321218	1323335	+	499
refseq|NC_008463.1|chromosome	peak75	25.9	1.99144	768912	PA14_09050	768367	769695	+	0
refseq|NC_008463.1|chromosome	peak335	25.86	2.014205	5128826	PA14_57580	5128667	5129059	-	0
refseq|NC_008463.1|chromosome	peak95	25.56	1.995845	1098275	PA14_12820	1098155	1101793	+	0
refseq|NC_008463.1|chromosome	peak389	25.54	2.010085	5599544	PA14_62760	5599356	5601878	-	0
refseq|NC_008463.1|chromosome	peak392	25.3	2.01144	5613279	PA14_62910	5611793	5615014	-	0
refseq|NC_008463.1|chromosome	peak175	25.1	1.9781	2215954	PA14_25340	2215846	2216454	+	0
refseq|NC_008463.1|chromosome	peak304	25.1	1.980675	4751703	PA14_53580	4751681	4752283	+	0
refseq|NC_008463.1|chromosome	peak204	24.88	1.987225	2694909	PA14_31010	2693904	2697041	-	0
refseq|NC_008463.1|chromosome	peak59	24.86	1.967045	660520	PA14_07680	659551	661473	-	0
refseq|NC_008463.1|chromosome	peak21	24.65	1.9844	269024	PA14_03040	267696	269201	-	0
refseq|NC_008463.1|chromosome	peak64	24.58	1.9778	719244	PA14_08390	718670	719464	+	0
refseq|NC_008463.1|chromosome	peak200	24.47	1.97672	2625599	PA14_30310	2625132	2625758	+	0
refseq|NC_008463.1|chromosome	peak396	24.38	1.962275	5669143	PA14_63580	5668330	5669259	-	0
refseq|NC_008463.1|chromosome	peak278	24.37	1.97904	4425066	PA14_49740	4424601	4425290	-	0
refseq|NC_008463.1|chromosome	peak10	24.33	1.93761	139901	PA14_01490	139831	140241	+	0
refseq|NC_008463.1|chromosome	peak29	24.32	1.87831	343519	PA14_03810	342926	344032	-	0
refseq|NC_008463.1|chromosome	peak90	24.29	1.987765	1057887	PA14_12230	1055410	1058031	-	0
refseq|NC_008463.1|chromosome	peak53	24.25	1.98111	616745	PA14_07130	616135	618132	+	0
refseq|NC_008463.1|chromosome	peak192	24.19	1.98311	2520830	PA14_29130	2520399	2521244	+	0
refseq|NC_008463.1|chromosome	peak411	24.17	1.979155	5828778	PA14_65420	5828325	5829344	+	0
refseq|NC_008463.1|chromosome	peak428	24.16	1.959845	6041154	PA14_67630	6040695	6042902	-	0
refseq|NC_008463.1|chromosome	peak317	24.09	1.96203	4911050	PA14_55320	4910276	4911982	-	0
refseq|NC_008463.1|chromosome	peak116	24.02	1.976575	1414950	PA14_16510	1414421	1415419	+	0
refseq|NC_008463.1|chromosome	peak281	23.9	1.953855	4466047	PA14_50290	4465407	4466873	-	0
refseq|NC_008463.1|chromosome	peak390	23.72	1.974205	5603156	PA14_62770	5601906	5603387	-	0
refseq|NC_008463.1|chromosome	peak31	23.5	1.950025	347317	PA14_03860	347204	348580	-	0
refseq|NC_008463.1|chromosome	peak206	23.39	1.9578	2762626	PA14_31760	2762283	2763218	+	0
refseq|NC_008463.1|chromosome	peak391	23.35	1.944815	5611510	PA14_62900	5611320	5611796	-	0
refseq|NC_008463.1|chromosome	peak297	23.27	1.92227	4678665	PA14_52790	4678646	4679425	-	0
refseq|NC_008463.1|chromosome	peak301	23.27	1.92638	4705201	PA14_53070	4704698	4705771	-	0
refseq|NC_008463.1|chromosome	peak288	23.09	1.92777	4598396	PA14_51780	4598188	4599246	-	0
refseq|NC_008463.1|chromosome	peak123	23.05	1.930975	1587163	PA14_18500	1586560	1588191	-	0
refseq|NC_008463.1|chromosome	peak446	22.9	1.94408	6329030	PA14_71030	6328393	6329331	-	0
refseq|NC_008463.1|chromosome	peak49	22.88	1.94466	543849	PA14_06160	542843	545236	-	0
refseq|NC_008463.1|chromosome	peak135	22.82	1.92767	1739597	PA14_20190	1739071	1740357	-	0
refseq|NC_008463.1|chromosome	peak372	22.73	1.926525	5435059	PA14_60920	5434929	5435933	-	0
refseq|NC_008463.1|chromosome	peak164	22.69	1.939455	2067252	PA14_23790	2066538	2067620	+	0
refseq|NC_008463.1|chromosome	peak122	22.68	1.94287	1583425	PA14_18450	1582212	1583774	-	0
refseq|NC_008463.1|chromosome	peak188	22.57	1.92356	2484054	PA14_28810	2480409	2485532	+	0
refseq|NC_008463.1|chromosome	peak459	22.51	1.940575	6469700	PA14_72630	6469554	6470231	+	0
refseq|NC_008463.1|chromosome	peak238	22.49	1.8326450000000003	3689694	PA14_41360	3688547	3689929	-	0
refseq|NC_008463.1|chromosome	peak226	22.38	1.92588	3475618	PA14_39000	3475025	3476224	-	0
refseq|NC_008463.1|chromosome	peak367	22.37	1.83624	5376509	PA14_60310	5373154	5376630	+	0
refseq|NC_008463.1|chromosome	peak17	22.34	1.913795	193475	PA14_02140	193066	193608	-	0
refseq|NC_008463.1|chromosome	peak399	22.26	1.907975	5699302	PA14_63960	5698357	5700483	-	0
refseq|NC_008463.1|chromosome	peak193	22.22	1.92903	2538147	PA14_29330	2537045	2538037	-	111
refseq|NC_008463.1|chromosome	peak159	22.09	1.9186	2018005	PA14_23270	2017607	2018692	+	0
refseq|NC_008463.1|chromosome	peak241	21.93	1.93192	3721308	PA14_41680	3720802	3721626	+	0
refseq|NC_008463.1|chromosome	peak63	21.74	1.925525	715227	PA14_08350	715068	716117	+	0
refseq|NC_008463.1|chromosome	peak319	21.6	1.894985	4979324	PA14_55770	4978489	4979958	+	0
refseq|NC_008463.1|chromosome	peak330	21.58	1.915515	5104785	PA14_57290	5104093	5105346	-	0
refseq|NC_008463.1|chromosome	peak298	21.53	1.91232	4680939	PA14_52800	4679966	4681921	-	0
refseq|NC_008463.1|chromosome	peak61	21.53	1.86862	711364	PA14_08300	707772	711431	+	0
refseq|NC_008463.1|chromosome	peak456	21.48	1.91614	6458076	PA14_72490	6456695	6459436	-	0
refseq|NC_008463.1|chromosome	peak163	21.25	1.91057	2059188	PA14_23680	2059122	2059571	+	0
refseq|NC_008463.1|chromosome	peak400	21.16	1.911395	5702992	PA14_63990	5702032	5703942	-	0
refseq|NC_008463.1|chromosome	peak366	21.16	1.853525	5375341	PA14_60310	5373154	5376630	+	0
refseq|NC_008463.1|chromosome	peak455	21.01	1.904575	6439624	PA14_72280	6439037	6440326	-	0
