## Supplementary Dataset 1 for "Determination of the Two-Component Systems regulatory network reveals core and accessory regulations across *Pseudomonas aeruginosa* lineages": CS23_AtvR-PA2899_ALLpeaks_PAO1.tab

chrom	peakID	log(qvalue)	fold_enrichment	summit_position	closest_gene	gene_start	gene_end	strand	distance_to_closest_gene
refseq|NC_002516.2|chromosome	peak98	124.08	3.331195	719462	PA0667	718729	720072	-	0
refseq|NC_002516.2|chromosome	peak14	94.15	2.96912	117012	PA0095	115299	117524	+	0
refseq|NC_002516.2|chromosome	peak422	61.46	2.601915	3881602	PA3468	3881093	3882421	+	0
refseq|NC_002516.2|chromosome	peak118	61.0	2.587	936722	PA0858	936459	937397	+	0
refseq|NC_002516.2|chromosome	peak235	60.85	2.58262	1944943	PA1795	1944747	1946129	+	0
refseq|NC_002516.2|chromosome	peak303	59.77	2.550075	2784510	PA2466	2782764	2785226	-	0
refseq|NC_002516.2|chromosome	peak462	57.45	2.544155	4188872	PA3736	4188243	4189547	-	0
refseq|NC_002516.2|chromosome	peak734	53.56	2.434415	6250075	PA5555	6249685	6250545	-	0
refseq|NC_002516.2|chromosome	peak616	52.98	2.476685	5272731	PA4694	5272455	5273471	-	0
refseq|NC_002516.2|chromosome	peak375	52.97	2.473145	3488531	PA3108	3488409	3489914	-	0
refseq|NC_002516.2|chromosome	peak421	51.09	2.44237	3832307	PA3422	3830898	3832655	-	0
refseq|NC_002516.2|chromosome	peak579	50.95	2.385135	5053805	PA4514	5053616	5055877	-	0
refseq|NC_002516.2|chromosome	peak178	50.31	2.36874	1502917	PA1383	1501611	1503416	+	0
refseq|NC_002516.2|chromosome	peak105	49.74	2.40734	804842	PA0737	804656	805111	+	0
refseq|NC_002516.2|chromosome	peak244	46.36	2.363125	2006703	PA1846	2005254	2007542	+	0
refseq|NC_002516.2|chromosome	peak597	45.99	2.3616	5153161	PA4598	5151078	5154209	-	0
refseq|NC_002516.2|chromosome	peak648	45.42	2.35075	5515195	PA4915	5514727	5516352	+	0
refseq|NC_002516.2|chromosome	peak156	45.11	2.3293	1224833	PA1132	1224641	1225330	+	0
refseq|NC_002516.2|chromosome	peak2	44.5	2.32561	4382	PA0004	4275	6695	+	0
refseq|NC_002516.2|chromosome	peak7	42.72	2.27428	26409	PA0024	25736	26653	+	0
refseq|NC_002516.2|chromosome	peak97	42.46	2.29168	708259	PA0654	707686	708480	+	0
refseq|NC_002516.2|chromosome	peak548	42.1	2.24721	4905772	PA4375	4904647	4907703	+	0
refseq|NC_002516.2|chromosome	peak335	42.06	2.27462	3061119	PA2707	3060725	3061570	-	0
refseq|NC_002516.2|chromosome	peak45	42.0	2.290065	329436	PA0292	328801	329907	-	0
refseq|NC_002516.2|chromosome	peak266	41.72	2.287735	2316648	PA2104	2315709	2316626	+	23
refseq|NC_002516.2|chromosome	peak291	41.58	2.285	2655739	PA2398	2655187	2657634	+	0
refseq|NC_002516.2|chromosome	peak707	41.58	2.285	6074912	PA5396	6074230	6075207	+	0
refseq|NC_002516.2|chromosome	peak521	41.29	2.2466850000000003	4757901	PA4243	4757124	4758452	-	0
refseq|NC_002516.2|chromosome	peak562	41.09	2.22884	4965282	PA4432	4965109	4965501	-	0
refseq|NC_002516.2|chromosome	peak509	40.98	2.275045	4663423	PA4167	4662693	4663511	-	0
refseq|NC_002516.2|chromosome	peak559	40.98	2.27147	4953304	PA4418	4952604	4954343	-	0
refseq|NC_002516.2|chromosome	peak545	40.87	2.273175	4882050	PA4354	4882053	4882355	+	2
refseq|NC_002516.2|chromosome	peak391	40.64	2.26912	3555958	PA3167	3555254	3556339	-	0
refseq|NC_002516.2|chromosome	peak337	40.58	2.23076	3090990	PA2732	3090221	3093661	-	0
refseq|NC_002516.2|chromosome	peak727	40.5	2.25901	6221896	PA5529	6221101	6222858	+	0
refseq|NC_002516.2|chromosome	peak350	39.61	2.230405	3204815	PA2851	3204514	3205080	-	0
refseq|NC_002516.2|chromosome	peak378	39.56	2.245445	3501023	PA3118	3500668	3501750	-	0
refseq|NC_002516.2|chromosome	peak436	39.36	2.210945	3970954	PA3545	3969942	3971573	+	0
refseq|NC_002516.2|chromosome	peak528	39.25	2.19192	4769644	PA4266	4769035	4771155	-	0
refseq|NC_002516.2|chromosome	peak720	39.1	2.2386850000000003	6166655	PA5476	6166120	6167409	-	0
refseq|NC_002516.2|chromosome	peak47	38.9	2.23276	333194	PA0296	333079	334455	-	0
refseq|NC_002516.2|chromosome	peak171	38.72	2.233655	1413202	PA1302	1411585	1414140	+	0
refseq|NC_002516.2|chromosome	peak50	38.57	2.21164	348039	PA0306a	347832	348335	-	0
refseq|NC_002516.2|chromosome	peak539	38.51	2.228535	4815862	PA4292	4815043	4816512	+	0
refseq|NC_002516.2|chromosome	peak150	38.45	2.2305900000000003	1178284	PA1091	1177613	1182697	+	0
refseq|NC_002516.2|chromosome	peak1	37.86	2.21692	2658	PA0002	2056	3159	+	0
refseq|NC_002516.2|chromosome	peak332	37.85	2.2160450000000003	3036150	PA2685	3035752	3037932	-	0
refseq|NC_002516.2|chromosome	peak345	37.44	2.208785	3120797	PA2760	3120073	3121350	+	0
refseq|NC_002516.2|chromosome	peak313	36.99	2.18263	2925857	PA2586	2925788	2926432	-	0
refseq|NC_002516.2|chromosome	peak504	36.92	2.160405	4604940	PA4117	4604621	4606807	+	0
refseq|NC_002516.2|chromosome	peak630	36.87	2.191985	5342449	PA4756	5339864	5343085	-	0
refseq|NC_002516.2|chromosome	peak461	36.83	2.097745	4187241	PA3735	4186781	4188190	-	0
refseq|NC_002516.2|chromosome	peak623	36.53	2.1608150000000004	5323536	PA4740	5323374	5325479	-	0
refseq|NC_002516.2|chromosome	peak279	36.46	2.19426	2550787	PA2312a	2550619	2551122	-	0
refseq|NC_002516.2|chromosome	peak320	36.37	2.1881950000000003	2961561	PA2618	2961191	2961898	+	0
refseq|NC_002516.2|chromosome	peak268	35.98	2.1847950000000003	2344503	PA2130	2343862	2346480	+	0
refseq|NC_002516.2|chromosome	peak607	35.82	2.18106	5241112	PA4673	5240747	5241847	+	0
refseq|NC_002516.2|chromosome	peak456	35.74	2.167405	4163207	PA3716	4161973	4163679	-	0
refseq|NC_002516.2|chromosome	peak311	35.53	2.176155	2881260	PA2549	2880520	2881563	+	0
refseq|NC_002516.2|chromosome	peak663	35.52	2.174295	5638193	PA5015	5636156	5638804	+	0
refseq|NC_002516.2|chromosome	peak6	35.5	2.168055	12822	PA0009	12488	13435	-	0
refseq|NC_002516.2|chromosome	peak319	35.37	2.160395	2956311	PA2614	2956153	2956779	-	0
refseq|NC_002516.2|chromosome	peak689	35.3	2.169565	5893658	PA5235	5892910	5894256	+	0
refseq|NC_002516.2|chromosome	peak21	34.96	2.139305	141983	PA0122	141917	142327	+	0
refseq|NC_002516.2|chromosome	peak608	34.86	2.164325	5244026	PA4675	5243178	5245406	+	0
refseq|NC_002516.2|chromosome	peak339	34.77	2.077595	3094195	PA2733	3093658	3094185	-	11
refseq|NC_002516.2|chromosome	peak581	34.55	2.09075	5061037	PA4519	5060115	5061278	-	0
refseq|NC_002516.2|chromosome	peak491	34.42	2.14249	4462024	PA3981	4461388	4462410	+	0
refseq|NC_002516.2|chromosome	peak495	34.23	2.13083	4474003	PA3993	4473623	4474639	+	0
refseq|NC_002516.2|chromosome	peak57	33.79	2.140825	396553	PA0353	396057	397895	-	0
refseq|NC_002516.2|chromosome	peak614	33.76	2.13557	5262537	PA4689	5260343	5262649	-	0
refseq|NC_002516.2|chromosome	peak89	33.71	2.0875950000000003	647699	PA0588	646730	648652	-	0
refseq|NC_002516.2|chromosome	peak634	33.48	2.13287	5400788	PA4812	5398628	5401708	-	0
refseq|NC_002516.2|chromosome	peak577	33.45	2.12745	5038434	PA4500	5037074	5038675	+	0
refseq|NC_002516.2|chromosome	peak629	33.41	2.111435	5341358	PA4756	5339864	5343085	-	0
refseq|NC_002516.2|chromosome	peak30	33.25	2.079615	185461	PA0162	184594	185928	+	0
refseq|NC_002516.2|chromosome	peak59	32.88	2.065195	449743	PA0408	449639	450046	+	0
refseq|NC_002516.2|chromosome	peak72	32.83	2.12053	555146	PA0495	554383	555261	+	0
refseq|NC_002516.2|chromosome	peak437	32.73	2.1174150000000003	3974754	PA3548	3974359	3975921	+	0
refseq|NC_002516.2|chromosome	peak410	32.72	2.116305	3729897	PA3326	3729471	3730076	-	0
refseq|NC_002516.2|chromosome	peak324	32.71	2.11822	2973481	PA2629	2972699	2974069	+	0
refseq|NC_002516.2|chromosome	peak683	32.54	2.114785	5801575	PA5153	5801315	5802067	+	0
refseq|NC_002516.2|chromosome	peak593	32.3	2.1149750000000003	5105441	PA4557	5104986	5105930	-	0
refseq|NC_002516.2|chromosome	peak726	32.24	2.11124	6196492	PA5504	6196316	6196993	+	0
refseq|NC_002516.2|chromosome	peak369	32.16	2.11058	3419282	PA3054	3418288	3420192	+	0
refseq|NC_002516.2|chromosome	peak69	32.12	2.107355	530141	PA0470	530029	532437	-	0
refseq|NC_002516.2|chromosome	peak256	31.99	2.097365	2158597	PA1974	2157968	2159167	+	0
refseq|NC_002516.2|chromosome	peak309	31.92	2.074505	2864738	PA2536	2864170	2865105	-	0
refseq|NC_002516.2|chromosome	peak606	31.88	2.071255	5218182	PA4652	5217569	5219941	+	0
refseq|NC_002516.2|chromosome	peak159	31.83	2.025665	1252683	PA1156	1251418	1254309	-	0
refseq|NC_002516.2|chromosome	peak470	31.56	2.0985750000000003	4265898	PA3806	4265306	4266445	-	0
refseq|NC_002516.2|chromosome	peak484	31.56	2.06542	4397747	PA3923	4396122	4398047	-	0
refseq|NC_002516.2|chromosome	peak423	31.43	2.0946800000000003	3882499	PA3469	3882441	3882983	+	0
refseq|NC_002516.2|chromosome	peak415	31.36	2.0935	3797753	PA3392	3797009	3798919	+	0
refseq|NC_002516.2|chromosome	peak258	30.96	2.0870800000000003	2172945	PA1987	2172913	2173665	+	0
refseq|NC_002516.2|chromosome	peak203	30.87	2.084535	1691670	PA1554	1691327	1692754	-	0
refseq|NC_002516.2|chromosome	peak361	30.73	2.04678	3353398	PA2995	3352890	3353498	-	0
refseq|NC_002516.2|chromosome	peak56	30.6	2.078805	379366	PA0337	378598	380877	+	0
refseq|NC_002516.2|chromosome	peak431	30.39	2.07507	3943195	PA3523	3942650	3943807	-	0
refseq|NC_002516.2|chromosome	peak336	30.32	2.06954	3065598	PA2711	3064785	3065876	+	0
refseq|NC_002516.2|chromosome	peak183	30.29	2.072215	1519777	PA1398	1519627	1519968	+	0
refseq|NC_002516.2|chromosome	peak362	30.13	2.06801	3359755	PA3001	3359269	3360654	-	0
refseq|NC_002516.2|chromosome	peak665	30.0	2.06731	5664334	PA5033	5663889	5664869	+	0
refseq|NC_002516.2|chromosome	peak721	29.99	2.061975	6171015	PA5479	6170176	6171510	-	0
refseq|NC_002516.2|chromosome	peak227	29.99	2.060565	1913330	PA1769	1913047	1913871	-	0
refseq|NC_002516.2|chromosome	peak49	29.94	2.06696	335819	PA0298	335527	336885	+	0
refseq|NC_002516.2|chromosome	peak679	29.84	2.060195	5768916	PA5121	5768442	5770649	-	0
refseq|NC_002516.2|chromosome	peak626	29.73	2.061895	5331159	PA4745	5329977	5331458	-	0
refseq|NC_002516.2|chromosome	peak160	29.7	2.047855	1253335	PA1156	1251418	1254309	-	0
refseq|NC_002516.2|chromosome	peak517	29.47	2.0574950000000003	4749406	PA4234	4748756	4751593	+	0
refseq|NC_002516.2|chromosome	peak493	29.36	2.050735	4467991	PA3987	4466925	4469546	+	0
refseq|NC_002516.2|chromosome	peak503	29.3	2.04555	4602688	PA4115	4602503	4603888	+	0
refseq|NC_002516.2|chromosome	peak138	29.06	2.04292	1056401	PA0972	1056049	1057347	+	0
refseq|NC_002516.2|chromosome	peak135	29.0	2.031935	1053114	PA0967	1052289	1053347	+	0
refseq|NC_002516.2|chromosome	peak396	28.93	2.042615	3626010	PA3238	3625201	3626562	+	0
refseq|NC_002516.2|chromosome	peak347	28.87	2.040075	3163257	PA2809	3162705	3163385	+	0
refseq|NC_002516.2|chromosome	peak676	28.84	2.023135	5718094	PA5078	5716848	5718425	-	0
refseq|NC_002516.2|chromosome	peak80	28.82	2.0380450000000003	607962	PA0548	606160	608157	+	0
refseq|NC_002516.2|chromosome	peak299	28.73	2.04127	2724218	PA2428	2723309	2724223	-	0
refseq|NC_002516.2|chromosome	peak654	28.73	2.038905	5542392	PA4938	5542073	5543365	-	0
refseq|NC_002516.2|chromosome	peak109	28.68	2.04062	836852	PA0767	835523	837322	+	0
refseq|NC_002516.2|chromosome	peak628	28.64	2.04027	5340792	PA4756	5339864	5343085	-	0
refseq|NC_002516.2|chromosome	peak151	28.41	1.972065	1183910	PA1092	1183058	1184524	+	0
refseq|NC_002516.2|chromosome	peak123	28.38	2.036205	969864	PA0887	969670	971625	+	0
refseq|NC_002516.2|chromosome	peak125	28.37	2.03171	972710	PA0888	972166	972945	+	0
refseq|NC_002516.2|chromosome	peak416	28.36	2.015245	3798725	PA3392	3797009	3798919	+	0
refseq|NC_002516.2|chromosome	peak8	28.29	1.96317	54449	PA0041a	54121	54822	+	0
refseq|NC_002516.2|chromosome	peak225	28.22	2.030965	1907955	PA1764	1906842	1908440	+	0
refseq|NC_002516.2|chromosome	peak578	28.19	2.030805	5039875	PA4501	5038901	5040355	+	0
refseq|NC_002516.2|chromosome	peak598	28.08	2.02588	5162593	PA4604	5162472	5163476	-	0
refseq|NC_002516.2|chromosome	peak67	28.07	2.01514	489045	PA0436	488730	489350	+	0
refseq|NC_002516.2|chromosome	peak179	27.99	1.989775	1507370	PA1387	1507164	1508720	+	0
refseq|NC_002516.2|chromosome	peak87	27.95	1.972475	644945	PA0586	643808	645361	-	0
refseq|NC_002516.2|chromosome	peak219	27.9	2.01922	1842705	PA1693	1842568	1843221	-	0
refseq|NC_002516.2|chromosome	peak273	27.89	2.02506	2424716	PA2206	2424482	2425429	-	0
refseq|NC_002516.2|chromosome	peak120	27.88	1.992025	946450	PA0865	945834	946907	+	0
refseq|NC_002516.2|chromosome	peak492	27.8	2.0218	4467056	PA3987	4466925	4469546	+	0
refseq|NC_002516.2|chromosome	peak294	27.65	1.987835	2663879	PA2399	2657798	2665144	-	0
refseq|NC_002516.2|chromosome	peak85	27.64	1.99258	629611	PA0574	628763	629884	-	0
refseq|NC_002516.2|chromosome	peak226	27.48	2.00602	1911962	PA1767	1910685	1912211	-	0
refseq|NC_002516.2|chromosome	peak111	27.48	2.01577	842522	PA0774	841913	842881	-	0
refseq|NC_002516.2|chromosome	peak710	27.47	1.95868	6110427	PA5429	6109260	6110684	+	0
refseq|NC_002516.2|chromosome	peak567	27.46	2.017785	4986398	PA4453	4986152	4986799	-	0
refseq|NC_002516.2|chromosome	peak678	27.4	2.01321	5766613	PA5119	5766484	5767893	+	0
refseq|NC_002516.2|chromosome	peak253	27.36	2.00823	2128396	PA1944	2127684	2129171	+	0
refseq|NC_002516.2|chromosome	peak661	27.32	2.012895	5624618	PA5005	5623040	5624797	-	0
refseq|NC_002516.2|chromosome	peak723	27.31	2.01374	6185155	PA5493	6183784	6186525	-	0
refseq|NC_002516.2|chromosome	peak164	27.28	1.98275	1299801	PA1198	1299558	1300175	+	0
refseq|NC_002516.2|chromosome	peak15	26.41	1.927655	120532	PA0099	120164	121324	+	0
refseq|NC_002516.2|chromosome	peak527	26.37	1.951105	4768073	PA4265	4767811	4769004	-	0
refseq|NC_002516.2|chromosome	peak561	25.53	1.960675	4964053	PA4430	4963055	4964266	-	0
refseq|NC_002516.2|chromosome	peak430	25.03	1.96539	3942186	PA3522	3939492	3942653	-	0
refseq|NC_002516.2|chromosome	peak82	24.89	1.960655	615255	PA0557	614952	615608	-	0
refseq|NC_002516.2|chromosome	peak316	24.89	1.960655	2936128	PA2593	2935851	2936423	+	0
refseq|NC_002516.2|chromosome	peak583	24.79	1.96048	5067482	PA4523	5065491	5067746	-	0
refseq|NC_002516.2|chromosome	peak329	24.61	1.957275	2990971	PA2643	2990435	2991430	+	0
refseq|NC_002516.2|chromosome	peak31	24.24	1.947125	194632	PA0171	194206	194748	-	0
refseq|NC_002516.2|chromosome	peak271	24.24	1.947125	2380559	PA2160	2379310	2381460	-	0
refseq|NC_002516.2|chromosome	peak360	24.18	1.94781	3350827	PA2993	3350635	3351663	-	0
refseq|NC_002516.2|chromosome	peak211	24.17	1.946965	1725626	PA1585	1724244	1727075	+	0
refseq|NC_002516.2|chromosome	peak449	23.82	1.908605	4085935	PA3648	4085062	4087455	-	0
refseq|NC_002516.2|chromosome	peak274	23.81	1.94003	2435363	PA2215	2435101	2436276	+	0
refseq|NC_002516.2|chromosome	peak602	23.37	1.929215	5190927	PA4625	5186411	5192875	-	0
refseq|NC_002516.2|chromosome	peak300	23.32	1.85572	2728568	PA2432	2728542	2729456	+	0
refseq|NC_002516.2|chromosome	peak459	23.15	1.920925	4178462	PA3728	4173886	4179126	-	0
refseq|NC_002516.2|chromosome	peak90	23.11	1.906805	653932	PA0595	653753	656527	-	0
refseq|NC_002516.2|chromosome	peak731	23.08	1.914595	6240447	PA5546	6239448	6240632	-	0
refseq|NC_002516.2|chromosome	peak715	23.0	1.91856	6135066	PA5445	6133838	6135331	+	0
refseq|NC_002516.2|chromosome	peak664	22.98	1.921945	5653740	PA5023	5652945	5654405	+	0
refseq|NC_002516.2|chromosome	peak671	22.97	1.920085	5694161	PA5054	5693138	5694481	+	0
refseq|NC_002516.2|chromosome	peak276	22.73	1.91332	2442158	PA2220	2441771	2442691	+	0
refseq|NC_002516.2|chromosome	peak669	22.61	1.89747	5678603	PA5042	5678433	5679056	-	0
refseq|NC_002516.2|chromosome	peak585	22.26	1.904205	5070208	PA4526	5069763	5071463	+	0
refseq|NC_002516.2|chromosome	peak155	22.26	1.90505	1220054	PA1127	1219621	1220610	-	0
refseq|NC_002516.2|chromosome	peak230	22.24	1.901315	1932601	PA1784	1932129	1932824	-	0
refseq|NC_002516.2|chromosome	peak498	22.14	1.90352	4507918	PA4026	4507897	4508358	+	0
refseq|NC_002516.2|chromosome	peak79	22.13	1.83935	606766	PA0548	606160	608157	+	0
refseq|NC_002516.2|chromosome	peak304	21.75	1.892535	2810919	PA2494	2810009	2813197	+	0
refseq|NC_002516.2|chromosome	peak277	21.75	1.89017	2458240	PA2234	2457510	2458280	+	0
refseq|NC_002516.2|chromosome	peak457	21.73	1.89406	4169237	PA3724	4168987	4170483	-	0
refseq|NC_002516.2|chromosome	peak172	21.7	1.89084	1429182	PA1318	1429082	1431058	+	0
refseq|NC_002516.2|chromosome	peak191	21.69	1.87033	1584589	PA1454	1583956	1584798	+	0
refseq|NC_002516.2|chromosome	peak161	21.6	1.889835	1275164	PA1174	1273309	1275798	-	0
refseq|NC_002516.2|chromosome	peak64	21.53	1.850505	483280	PA0432	482706	484115	-	0
refseq|NC_002516.2|chromosome	peak370	21.53	1.88712	3458122	PA3082	3457969	3459933	-	0
refseq|NC_002516.2|chromosome	peak682	21.35	1.882055	5791476	PA5143	5791083	5791676	-	0
refseq|NC_002516.2|chromosome	peak592	21.33	1.88063	5103957	PA4554	5100683	5104168	+	0
refseq|NC_002516.2|chromosome	peak730	21.22	1.87969	6237751	PA5544	6236226	6238250	-	0
refseq|NC_002516.2|chromosome	peak92	21.14	1.85631	679957	PA0620	678821	680896	+	0
refseq|NC_002516.2|chromosome	peak538	21.05	1.83256	4784521	PA4277	4784316	4785509	-	0
refseq|NC_002516.2|chromosome	peak460	20.64	1.814035	4180861	PA3729	4179276	4181342	-	0
refseq|NC_002516.2|chromosome	peak124	20.55	1.86618	970658	PA0887	969670	971625	+	0
refseq|NC_002516.2|chromosome	peak483	20.49	1.855085	4395054	PA3922	4394694	4396061	-	0
refseq|NC_002516.2|chromosome	peak74	20.34	1.842275	558514	PA0499	558377	559078	-	0
refseq|NC_002516.2|chromosome	peak4	20.23	1.827475	5786	PA0004	4275	6695	+	0
refseq|NC_002516.2|chromosome	peak260	20.18	1.855855	2210318	PA2018	2208169	2211306	-	0
refseq|NC_002516.2|chromosome	peak554	20.16	1.832635	4925660	PA4395	4925316	4925795	-	0
refseq|NC_002516.2|chromosome	peak351	20.16	1.85502	3292637	PA2938	3292324	3293781	-	0
refseq|NC_002516.2|chromosome	peak646	20.16	1.855525	5494707	PA4898	5494460	5495713	-	0
refseq|NC_002516.2|chromosome	peak196	20.13	1.816125	1640735	PA1510	1639791	1641500	-	0
refseq|NC_002516.2|chromosome	peak137	20.03	1.85316	1055873	PA0971	1055009	1056052	+	0
refseq|NC_002516.2|chromosome	peak429	19.9	1.83311	3941433	PA3522	3939492	3942653	-	0
refseq|NC_002516.2|chromosome	peak565	19.73	1.841245	4976926	PA4443	4976607	4977524	-	0
refseq|NC_002516.2|chromosome	peak530	19.72	1.814845	4771928	PA4268	4771756	4772127	-	0
refseq|NC_002516.2|chromosome	peak638	19.71	1.843345	5449506	PA4854	5449046	5450653	+	0
refseq|NC_002516.2|chromosome	peak122	19.67	1.84538	962004	PA0879	961370	962530	+	0
refseq|NC_002516.2|chromosome	peak234	19.65	1.844535	1943746	PA1794	1943067	1944737	+	0
refseq|NC_002516.2|chromosome	peak709	19.53	1.841155	6095553	PA5416	6095363	6096613	+	0
refseq|NC_002516.2|chromosome	peak374	19.5	1.838945	3466473	PA3088	3466073	3466960	-	0
refseq|NC_002516.2|chromosome	peak13	19.49	1.82356	110802	PA0090	108221	110929	+	0
refseq|NC_002516.2|chromosome	peak604	19.41	1.837775	5208753	PA4640	5208464	5209987	+	0
refseq|NC_002516.2|chromosome	peak372	19.23	1.83134	3462332	PA3083	3460380	3463037	-	0
refseq|NC_002516.2|chromosome	peak199	19.14	1.83136	1664789	PA1527	1661412	1664900	+	0
refseq|NC_002516.2|chromosome	peak467	18.88	1.82612	4226596	PA3769	4225660	4227237	-	0
refseq|NC_002516.2|chromosome	peak143	18.87	1.8161	1096180	PA1013	1096063	1096773	+	0
refseq|NC_002516.2|chromosome	peak464	18.7	1.817145	4200487	PA3748	4199656	4200948	+	0
refseq|NC_002516.2|chromosome	peak701	18.7	1.822385	6000389	PA5329	6000317	6000781	+	0
refseq|NC_002516.2|chromosome	peak239	18.56	1.81435	1965148	PA1809	1964682	1965764	-	0
refseq|NC_002516.2|chromosome	peak229	18.36	1.8102	1917732	PA1772	1917599	1918087	+	0
refseq|NC_002516.2|chromosome	peak736	18.31	1.810045	6258242	PA5565	6257305	6259197	-	0
refseq|NC_002516.2|chromosome	peak126	18.14	1.808365	978381	PA0895	977910	979130	+	0
refseq|NC_002516.2|chromosome	peak477	18.01	1.806	4316508	PA3857	4316109	4316825	-	0
refseq|NC_002516.2|chromosome	peak19	17.96	1.801425	130459	PA0107	130115	130669	+	0
refseq|NC_002516.2|chromosome	peak285	17.96	1.79906	2616174	PA2366	2615461	2616945	+	0
refseq|NC_002516.2|chromosome	peak46	17.91	1.803965	332222	PA0295	331762	332823	-	0
refseq|NC_002516.2|chromosome	peak733	17.89	1.802285	6248622	PA5554	6248278	6249654	-	0
refseq|NC_002516.2|chromosome	peak650	17.85	1.797015	5534766	PA4931	5534162	5535556	-	0
refseq|NC_002516.2|chromosome	peak112	17.81	1.797715	849837	PA0781	849256	851319	-	0
refseq|NC_002516.2|chromosome	peak681	17.78	1.7997450000000002	5789292	PA5140	5788614	5789384	-	0
refseq|NC_002516.2|chromosome	peak318	17.77	1.7985699999999998	2954294	PA2612	2953416	2954696	-	0
refseq|NC_002516.2|chromosome	peak447	17.77	1.800765	4079122	PA3641	4078808	4080223	-	0
refseq|NC_002516.2|chromosome	peak670	17.65	1.79789	5684317	PA5046	5683471	5684739	-	0
refseq|NC_002516.2|chromosome	peak595	17.55	1.787785	5133287	PA4583	5132629	5133843	+	0
refseq|NC_002516.2|chromosome	peak433	17.54	1.793995	3944798	PA3525	3944662	3945879	-	0
refseq|NC_002516.2|chromosome	peak541	17.46	1.7890899999999998	4832420	PA4307	4831372	4833270	+	0
refseq|NC_002516.2|chromosome	peak566	17.28	1.78707	4985282	PA4450	4984205	4985470	-	0
refseq|NC_002516.2|chromosome	peak494	17.28	1.785725	4468822	PA3987	4466925	4469546	+	0
