## Supplementary Dataset 1 for "Determination of the Two-Component Systems regulatory network reveals core and accessory regulations across *Pseudomonas aeruginosa* lineages": CS24_RocA2-IHMA87_01902_ALLpeaks_IHMA.tab

chrom	peakID	log(qvalue)	fold_enrichment	summit_position	closest_gene	gene_start	gene_end	strand	distance_to_closest_gene
IHMA87_1	peak150	16634.03	89.37962	6205051	IHMA87_05816	6204592	6204900	-	152
IHMA87_1	peak108	3973.81	33.31125	4583979	IHMA87_04299	4582585	4583916	-	64
IHMA87_1	peak40	2664.57	25.090875	1516784	IHMA87_01403	1515812	1516708	+	77
IHMA87_1	peak103	2207.65	21.92553	4523056	IHMA87_04236	4522305	4522916	-	141
IHMA87_1	peak29	2005.84	18.60955	1090672	IHMA87_01021	1088978	1090660	+	13
IHMA87_1	peak100	1363.92	15.812935	4395690	IHMA87_04109	4395731	4396024	-	40
IHMA87_1	peak141	1321.21	15.46075	6040130	IHMA87_05674	6040261	6040611	+	130
IHMA87_1	peak95	1294.81	15.30201	4156760	IHMA87_03884	4156604	4157935	+	0
IHMA87_1	peak16	1151.44	13.77991	645473	IHMA87_00594	644325	645359	+	115
IHMA87_1	peak28	740.14	10.743635	1061425	IHMA87_00999	1061526	1062704	+	100
IHMA87_1	peak93	732.14	10.66064	3907707	IHMA87_03648	3907773	3911261	-	65
IHMA87_1	peak37	655.54	9.62966	1356479	IHMA87_01254	1355691	1356332	-	148
IHMA87_1	peak53	607.64	9.51683	2293164	IHMA87_02147	2292376	2293149	-	16
IHMA87_1	peak62	296.31	6.315595	2660831	IHMA87_02523	2659064	2660617	-	215
IHMA87_1	peak65	295.91	6.310065	2810961	IHMA87_02667	2809951	2810952	+	10
IHMA87_1	peak39	269.95	6.003159999999999	1480480	IHMA87_01369	1480555	1480818	+	74
IHMA87_1	peak94	237.04	5.59486	3994696	IHMA87_03731	3993301	3996408	-	0
IHMA87_1	peak45	235.66	5.58545	1932309	IHMA87_01800	1932324	1933520	-	14
IHMA87_1	peak23	227.36	5.4558800000000005	952315	IHMA87_00891	951240	952166	-	150
IHMA87_1	peak63	169.67	4.018125	2684830	IHMA87_02545	2684521	2684829	-	2
IHMA87_1	peak113	160.49	4.60806	4876447	IHMA87_04574	4876492	4877163	+	44
IHMA87_1	peak78	158.18	4.558895	3374301	IHMA87_03130	3373135	3374298	-	4
IHMA87_1	peak112	141.94	4.259024999999999	4826769	IHMA87_04532	4826166	4826519	-	251
IHMA87_1	peak43	137.79	4.255319999999999	1898231	IHMA87_01770	1898336	1899550	-	104
IHMA87_1	peak41	123.48	4.054405	1662468	IHMA87_01530	1662555	1662824	+	86
IHMA87_1	peak85	118.23	3.97637	3684497	IHMA87_03432	3683975	3684973	-	0
IHMA87_1	peak146	117.26	3.95209	6172279	IHMA87_05791	6170448	6172691	+	0
IHMA87_1	peak145	108.55	3.841755	6168461	IHMA87_05789	6167647	6168663	+	0
IHMA87_1	peak139	103.82	3.646595	5824343	IHMA87_05481	5822612	5824423	-	0
IHMA87_1	peak72	100.93	3.721085	2920603	IHMA87_02738	2919826	2920686	-	0
IHMA87_1	peak116	99.76	3.697305	4968949	IHMA87_04646	4968799	4969674	+	0
IHMA87_1	peak97	97.82	3.663325	4343193	IHMA87_04060	4342257	4342967	-	227
IHMA87_1	peak49	96.89	3.64613	2083268	IHMA87_01936	2083010	2083231	-	38
IHMA87_1	peak88	96.41	3.645585	3746163	IHMA87_03490	3745399	3746313	-	0
IHMA87_1	peak69	91.06	3.541745	2905067	IHMA87_02727	2904412	2904924	-	144
IHMA87_1	peak74	89.34	3.29876	3091666	IHMA87_02869	3091647	3094454	+	0
IHMA87_1	peak46	84.49	3.43571	1933660	IHMA87_01801	1933707	1935719	+	46
IHMA87_1	peak99	83.88	3.433215	4368750	IHMA87_04082	4368188	4368727	-	24
IHMA87_1	peak154	73.2	3.2454600000000005	6426214	IHMA87_06020	6425117	6426136	-	79
IHMA87_1	peak17	71.26	3.209805	674728	IHMA87_00630	674573	675367	+	0
IHMA87_1	peak120	70.29	3.19351	5195242	IHMA87_04868	5194325	5195542	+	0
IHMA87_1	peak31	70.16	3.18373	1136710	IHMA87_01059	1136698	1137084	-	0
IHMA87_1	peak48	63.9	3.073325	2036548	IHMA87_01890	2036559	2037035	+	10
IHMA87_1	peak151	59.64	2.904365	6293307	IHMA87_05901	6293135	6294451	-	0
IHMA87_1	peak105	58.66	2.971775	4532026	IHMA87_04243	4530933	4532045	-	0
IHMA87_1	peak134	53.11	2.859285	5657180	IHMA87_05330	5655938	5657008	-	173
