## Supplementary Dataset 1 for "Determination of the Two-Component Systems regulatory network reveals core and accessory regulations across *Pseudomonas aeruginosa* lineages": CS24_RocA2-PA14_24710_ALLpeaks_PA14.tab

chrom	peakID	log(qvalue)	fold_enrichment	summit_position	closest_gene	gene_start	gene_end	strand	distance_to_closest_gene
refseq|NC_008463.1|chromosome	peak311	7713.75	40.85892	6116131	PA14_68560	6115411	6116013	-	119
refseq|NC_008463.1|chromosome	peak220	4734.15	28.74895	4576773	PA14_51470	4576015	4576632	-	142
refseq|NC_008463.1|chromosome	peak230	3032.47	20.850415	4623451	PA14_52130	4622057	4623385	-	67
refseq|NC_008463.1|chromosome	peak75	2657.41	19.233925	1397805	PA14_16350	1397019	1397660	-	146
refseq|NC_008463.1|chromosome	peak205	2273.56	17.31769	3979718	PA14_44680	3979782	3983270	-	63
refseq|NC_008463.1|chromosome	peak65	1189.52	11.38358	1096776	PA14_12810	1096875	1098053	+	98
refseq|NC_008463.1|chromosome	peak200	1098.57	10.827995	3806672	PA14_42790	3805908	3806822	-	0
refseq|NC_008463.1|chromosome	peak66	1018.26	9.77551	1126012	PA14_13110	1124320	1126002	+	11
refseq|NC_008463.1|chromosome	peak59	757.59	8.653195	858922	PA14_09970	856435	858843	-	80
refseq|NC_008463.1|chromosome	peak41	729.7	8.458605	677488	PA14_07860	677604	678713	+	115
refseq|NC_008463.1|chromosome	peak313	712.5	8.340959999999999	6222961	PA14_69760	6221897	6222811	-	151
refseq|NC_008463.1|chromosome	peak142	664.73	8.02194	2395267	PA14_27590	2394478	2395251	-	17
refseq|NC_008463.1|chromosome	peak61	637.09	7.802715000000001	956585	PA14_11060	956812	957381	+	226
refseq|NC_008463.1|chromosome	peak90	412.14	6.138315	1828002	PA14_21140	1828013	1828783	-	10
refseq|NC_008463.1|chromosome	peak15	409.36	6.09539	273559	PA14_03110	273633	273920	-	73
refseq|NC_008463.1|chromosome	peak181	354.73	5.66417	2942510	PA14_33430	2941727	2942587	-	0
refseq|NC_008463.1|chromosome	peak43	311.21	5.29544	686779	PA14_07960	685881	686651	-	129
refseq|NC_008463.1|chromosome	peak208	287.47	5.076505	4275127	PA14_48030	4275245	4276870	+	117
refseq|NC_008463.1|chromosome	peak126	248.48	3.86426	2044333	PA14_23500	2044344	2045540	-	10
refseq|NC_008463.1|chromosome	peak303	238.2	4.54526	5886865	PA14_66080	5885130	5886941	-	0
refseq|NC_008463.1|chromosome	peak226	233.37	4.589415	4590803	PA14_51650	4589452	4590732	+	72
refseq|NC_008463.1|chromosome	peak192	228.98	4.54266	3457220	PA14_38750	3456053	3457216	-	5
refseq|NC_008463.1|chromosome	peak233	225.88	4.51669	4700867	PA14_53020	4700957	4701889	+	89
refseq|NC_008463.1|chromosome	peak78	221.7	4.347395000000001	1464538	PA14_17070	1463983	1464852	+	0
refseq|NC_008463.1|chromosome	peak35	216.7	4.426959999999999	630559	PA14_07340	630641	631552	-	81
refseq|NC_008463.1|chromosome	peak275	215.81	4.16868	5359092	PA14_60140	5357740	5358660	+	433
refseq|NC_008463.1|chromosome	peak219	203.22	4.29157	4551047	PA14_51205	4550803	4551603	+	0
refseq|NC_008463.1|chromosome	peak165	200.89	4.268174999999999	2660609	PA14_30690	2659452	2660507	-	103
refseq|NC_008463.1|chromosome	peak244	197.5	4.236465000000001	4946464	PA14_55580	4945726	4946322	-	143
refseq|NC_008463.1|chromosome	peak132	193.04	4.190810000000001	2174574	PA14_24880	2174319	2174540	-	35
refseq|NC_008463.1|chromosome	peak317	186.28	4.120755000000001	6318402	PA14_70920	6318229	6319545	-	0
refseq|NC_008463.1|chromosome	peak6	182.05	4.050725	22809	PA14_00210	21733	22758	+	52
refseq|NC_008463.1|chromosome	peak213	180.31	4.061305000000001	4394199	PA14_49440	4393260	4393970	-	230
refseq|NC_008463.1|chromosome	peak260	164.81	3.90227	5244943	PA14_58880	5243628	5244719	-	225
refseq|NC_008463.1|chromosome	peak116	152.84	3.75831	2006459	PA14_23130	2005423	2006346	-	114
refseq|NC_008463.1|chromosome	peak84	152.21	3.76467	1719392	PA14_19960	1719477	1719746	+	84
refseq|NC_008463.1|chromosome	peak176	135.68	3.57754	2878193	PA14_32890	2877971	2878192	-	2
refseq|NC_008463.1|chromosome	peak296	127.79	3.488425	5706544	PA14_64030	5705308	5706378	-	167
refseq|NC_008463.1|chromosome	peak69	124.69	3.453335	1230113	PA14_14420	1229163	1229642	+	472
refseq|NC_008463.1|chromosome	peak47	115.69	3.24106	718819	PA14_08390	718670	719464	+	0
refseq|NC_008463.1|chromosome	peak99	113.93	3.1338850000000003	1921136	PA14_22080	1922000	1922695	-	863
refseq|NC_008463.1|chromosome	peak242	111.17	3.2797150000000004	4895898	PA14_55110	4895932	4896225	-	33
refseq|NC_008463.1|chromosome	peak117	109.91	3.27272	2016475	PA14_23260	2014754	2017519	+	0
refseq|NC_008463.1|chromosome	peak130	102.98	3.1850050000000003	2148048	PA14_24580	2148060	2148536	+	11
refseq|NC_008463.1|chromosome	peak177	98.94	3.138575	2926269	PA14_33290	2925613	2926368	-	0
refseq|NC_008463.1|chromosome	peak312	98.64	3.12907	6157661	PA14_69050	6157699	6158157	+	37
refseq|NC_008463.1|chromosome	peak127	95.42	3.093185	2045675	PA14_23510	2045728	2047740	+	52
refseq|NC_008463.1|chromosome	peak63	93.54	3.0517700000000003	1007109	PA14_11620	1006048	1006974	-	136
refseq|NC_008463.1|chromosome	peak218	92.2	3.05237	4514509	PA14_50810	4513641	4514522	-	0
refseq|NC_008463.1|chromosome	peak271	88.82	3.008355	5327626	PA14_59800	5324826	5327621	-	6
refseq|NC_008463.1|chromosome	peak180	88.6	2.9991950000000003	2936583	PA14_33360	2935897	2937291	+	0
refseq|NC_008463.1|chromosome	peak282	87.02	2.98274	5457846	PA14_61190	5457101	5458807	-	0
refseq|NC_008463.1|chromosome	peak151	82.18	2.91051	2470020	PA14_28680	2469972	2470328	+	0
refseq|NC_008463.1|chromosome	peak204	74.74	2.72685	3974966	PA14_44640	3973631	3974497	+	470
refseq|NC_008463.1|chromosome	peak60	70.9	2.7558050000000005	869556	PA14_10120	868642	869571	-	0
refseq|NC_008463.1|chromosome	peak101	69.62	2.594785	1925310	PA14_22090	1923032	1924132	-	1179
refseq|NC_008463.1|chromosome	peak222	66.03	2.69118	4584988	PA14_51560	4584990	4585439	-	1
refseq|NC_008463.1|chromosome	peak157	65.57	2.6808300000000003	2485118	PA14_28810	2480409	2485532	+	0
refseq|NC_008463.1|chromosome	peak237	63.08	2.6426350000000003	4759446	PA14_53660	4758953	4760041	+	0
refseq|NC_008463.1|chromosome	peak198	63.03	2.64595	3728078	PA14_41760	3727851	3728876	-	0
refseq|NC_008463.1|chromosome	peak71	61.55	2.623885	1273678	PA14_15020	1273472	1273804	+	0
refseq|NC_008463.1|chromosome	peak299	59.31	2.57029	5790111	PA14_64960	5789851	5791050	+	0
refseq|NC_008463.1|chromosome	peak258	58.68	2.57984	5223357	PA14_58620	5223280	5223705	-	0
refseq|NC_008463.1|chromosome	peak162	57.61	2.563315	2556297	PA14_29480	2556397	2557200	+	99
refseq|NC_008463.1|chromosome	peak128	57.37	2.55647	2053186	PA14_23560	2051388	2052872	+	315
refseq|NC_008463.1|chromosome	peak42	56.4	2.5426900000000003	684334	PA14_07940	683802	685280	+	0
refseq|NC_008463.1|chromosome	peak27	55.59	2.5341	376781	PA14_04210	375633	377027	-	0
refseq|NC_008463.1|chromosome	peak160	54.64	2.489445	2487450	PA14_28820	2485638	2488136	+	0
refseq|NC_008463.1|chromosome	peak297	53.36	2.496625	5716818	PA14_64170	5716832	5718109	+	13
refseq|NC_008463.1|chromosome	peak115	52.0	2.47594	1992118	PA14_22980	1992306	1993568	+	187
refseq|NC_008463.1|chromosome	peak22	50.55	2.38415	312582	PA14_03400	312167	312499	-	84
refseq|NC_008463.1|chromosome	peak175	48.89	2.425705	2874821	PA14_32850	2874987	2876003	-	165
refseq|NC_008463.1|chromosome	peak135	48.61	2.4079	2236868	PA14_25580	2237024	2237980	+	155
refseq|NC_008463.1|chromosome	peak229	47.92	2.40464	4620883	PA14_52080	4620901	4621134	+	17
refseq|NC_008463.1|chromosome	peak31	47.82	2.40695	442174	PA14_05030	441918	442241	-	0
refseq|NC_008463.1|chromosome	peak17	45.85	2.364725	282196	PA14_03190	280973	282415	-	0
refseq|NC_008463.1|chromosome	peak83	45.72	2.372155	1701385	PA14_19710	1700492	1701388	+	0
refseq|NC_008463.1|chromosome	peak91	45.51	2.36803	1858393	PA14_21440	1857908	1858345	+	49
refseq|NC_008463.1|chromosome	peak199	44.57	2.352105	3736537	PA14_41820	3736022	3737383	+	0
refseq|NC_008463.1|chromosome	peak189	42.47	2.31869	3220190	PA14_36130	3220256	3221353	+	65
refseq|NC_008463.1|chromosome	peak290	41.98	2.227545	5546142	PA14_62160	5545940	5547664	-	0
refseq|NC_008463.1|chromosome	peak20	41.69	2.25449	299891	PA14_03300	298872	299717	+	175
refseq|NC_008463.1|chromosome	peak201	41.34	2.29948	3831353	PA14_43050	3829632	3831188	-	166
refseq|NC_008463.1|chromosome	peak87	41.2	2.29522	1762961	PA14_20510	1762508	1763482	+	0
refseq|NC_008463.1|chromosome	peak190	40.7	2.28798	3354708	PA14_37670	3354363	3354629	+	80
refseq|NC_008463.1|chromosome	peak261	39.06	2.25927	5251605	PA14_58910	5251580	5252446	+	0
refseq|NC_008463.1|chromosome	peak62	38.92	2.246935	958031	PA14_11070	957412	958158	+	0
refseq|NC_008463.1|chromosome	peak107	37.81	2.2357050000000003	1931894	PA14_22130	1931382	1932050	-	0
refseq|NC_008463.1|chromosome	peak325	37.81	2.234525	6516726	PA14_73170	6516367	6518202	-	0
refseq|NC_008463.1|chromosome	peak113	37.66	2.2343200000000003	1940285	PA14_22270	1939714	1941291	-	0
refseq|NC_008463.1|chromosome	peak37	37.55	2.198535	657962	PA14_07650	656629	658182	-	0
refseq|NC_008463.1|chromosome	peak122	37.38	2.21423	2035865	PA14_23420	2034189	2036357	+	0
refseq|NC_008463.1|chromosome	peak206	37.25	2.22179	4133212	PA14_46450	4131283	4133016	+	197
refseq|NC_008463.1|chromosome	peak298	35.41	2.191345	5784733	PA14_64900	5783356	5784480	-	254
refseq|NC_008463.1|chromosome	peak179	35.07	2.18204	2930999	PA14_33330	2930093	2931397	-	0
refseq|NC_008463.1|chromosome	peak123	33.76	2.130215	2036950	PA14_23430	2036366	2038018	+	0
refseq|NC_008463.1|chromosome	peak291	32.92	2.14387	5564096	PA14_62370	5563973	5564485	+	0
refseq|NC_008463.1|chromosome	peak72	29.78	2.08223	1307055	PA14_15435	1307101	1308090	-	45
refseq|NC_008463.1|chromosome	peak250	27.76	2.042075	5101888	PA14_57260	5101834	5102745	-	0
