## Supplementary Dataset 1 for "Determination of the Two-Component Systems regulatory network reveals core and accessory regulations across *Pseudomonas aeruginosa* lineages": CS24_RocA2-PA3045_ALLpeaks_PAO1.tab

chrom	peakID	log(qvalue)	fold_enrichment	summit_position	closest_gene	gene_start	gene_end	strand	distance_to_closest_gene
refseq|NC_002516.2|chromosome	peak4	1800.36	9.912595	559382	PA0500	559644	560702	+	261
refseq|NC_002516.2|chromosome	peak38	808.07	7.05336	5843916	PA5190	5843198	5843800	-	117
refseq|NC_002516.2|chromosome	peak11	729.61	6.95516	1073145	PA0992	1073285	1073902	+	139
refseq|NC_002516.2|chromosome	peak15	587.83	5.65043	1664962	PA1527	1661412	1664900	+	63
refseq|NC_002516.2|chromosome	peak33	428.92	4.86427	4569843	PA4086	4569054	4569623	-	221
refseq|NC_002516.2|chromosome	peak16	355.42	5.481055	1828139	PA1678	1827992	1828906	+	0
refseq|NC_002516.2|chromosome	peak26	289.95	4.642745	3523950	PA3139	3522748	3523944	+	7
refseq|NC_002516.2|chromosome	peak30	275.85	4.47769	4160187	PA3714	4160329	4160970	+	141
refseq|NC_002516.2|chromosome	peak32	250.8	4.339105	4428224	PA3947	4426952	4428130	-	95
refseq|NC_002516.2|chromosome	peak31	240.64	4.5181700000000005	4398245	PA3924	4398259	4399941	-	13
refseq|NC_002516.2|chromosome	peak40	156.47	3.72062	5949757	PA5284	5948696	5949610	-	148
refseq|NC_002516.2|chromosome	peak34	133.85	3.45526	4663775	PA4168	4663854	4666262	+	78
refseq|NC_002516.2|chromosome	peak10	125.32	3.257615	1028103	PA0938	1028172	1029500	+	68
refseq|NC_002516.2|chromosome	peak19	116.06	3.23464	2701287	PA2418	2701206	2702066	+	0
refseq|NC_002516.2|chromosome	peak22	102.02	3.0977750000000004	3174113	PA2820	3174131	3174904	+	17
refseq|NC_002516.2|chromosome	peak18	95.16	3.008465	2176969	PA1991	2176974	2178137	+	4
refseq|NC_002516.2|chromosome	peak12	66.99	2.5805100000000003	1098884	PA1015	1098328	1099128	-	0
refseq|NC_002516.2|chromosome	peak5	54.64	2.457605	664666	PA0603	664783	665892	+	116
refseq|NC_002516.2|chromosome	peak0	52.8	2.41165	283747	PA0252	283818	284105	-	70
refseq|NC_002516.2|chromosome	peak23	46.99	2.361805	3394789	PA3031	3394816	3395037	+	26
refseq|NC_002516.2|chromosome	peak29	41.98	2.266975	4093479	PA3655	4093167	4094036	-	0
refseq|NC_002516.2|chromosome	peak17	40.42	2.24397	1906606	PA1763	1905797	1906822	+	0
refseq|NC_002516.2|chromosome	peak39	37.77	2.187415000000001	5928664	PA5265	5927336	5930605	-	0
refseq|NC_002516.2|chromosome	peak9	35.05	2.157895	950730	PA0869	949716	950648	-	83
refseq|NC_002516.2|chromosome	peak20	34.61	2.148065	2754596	PA2453	2754602	2754823	+	5
refseq|NC_002516.2|chromosome	peak28	31.14	2.01759	3819877	PA3412	3819527	3819796	-	82
refseq|NC_002516.2|chromosome	peak14	30.52	2.06805	1359460	PA1251	1357725	1359350	-	111
refseq|NC_002516.2|chromosome	peak24	29.36	2.053335	3421295	PA3056	3420823	3421299	-	0
refseq|NC_002516.2|chromosome	peak27	29.04	2.006665	3557480	PA3168	3556427	3559198	-	0
