## Supplementary Dataset 1 for "Determination of the Two-Component Systems regulatory network reveals core and accessory regulations across *Pseudomonas aeruginosa* lineages": CS25_CprR-IHMA87_01871_ALLpeaks_IHMA.tab

chrom	peakID	log(qvalue)	fold_enrichment	summit_position	closest_gene	gene_start	gene_end	strand	distance_to_closest_gene
IHMA87_1	peak41	19957.54	113.69313	1546796	IHMA87_01426	1547110	1547889	-	313
IHMA87_1	peak152	788.36	10.63018	6199230	IHMA87_05812	6198286	6200250	-	0
IHMA87_1	peak54	664.23	10.054695	1932290	IHMA87_01800	1932324	1933520	-	33
IHMA87_1	peak1	527.78	8.762995	58564	IHMA87_00045	59228	62380	+	663
IHMA87_1	peak130	453.6	8.023060000000001	5295220	IHMA87_04984	5294615	5294833	-	388
IHMA87_1	peak56	300.33	6.363815	2048743	IHMA87_01902	2048865	2049488	+	121
IHMA87_1	peak28	272.06	6.039154999999999	853875	IHMA87_00800	853135	853794	-	82
IHMA87_1	peak117	224.84	5.457125	5070343	IHMA87_04749	5070346	5070963	-	2
IHMA87_2	peak162	185.25	4.953115	8485	IHMA87_06125	9502	9951	-	1016
IHMA87_1	peak83	176.69	4.836845	3056190	IHMA87_02837	3054954	3055976	-	215
IHMA87_1	peak14	174.95	4.813855	602086	IHMA87_00557	601457	603193	-	0
IHMA87_1	peak92	159.72	4.604425	3763549	IHMA87_03507	3763545	3764552	-	0
IHMA87_1	peak42	156.57	4.548665	1551318	IHMA87_01430	1550646	1550903	-	416
IHMA87_1	peak62	145.14	4.382445000000001	2460650	IHMA87_02343	2458724	2460646	+	5
IHMA87_1	peak51	113.98	3.93095	1924793	IHMA87_01792	1924059	1925177	+	0
IHMA87_1	peak139	100.89	3.72154	5732767	IHMA87_05402	5731359	5732483	-	285
IHMA87_1	peak0	94.98	3.625715	52427	IHMA87_00043	42234	52406	+	22
IHMA87_1	peak2	91.29	3.564595	65996	IHMA87_00049	66545	67798	-	548
IHMA87_1	peak96	88.96	3.5281650000000004	4262988	IHMA87_03984	4261417	4262856	-	133
IHMA87_1	peak43	88.25	3.516685	1552296	IHMA87_01432	1552245	1552577	-	0
IHMA87_1	peak48	83.94	3.3864400000000003	1921933	IHMA87_01790	1921793	1923028	+	0
IHMA87_2	peak168	70.88	3.206925	150729	IHMA87_06279	150735	152021	+	5
IHMA87_1	peak81	70.33	3.197265	2850812	IHMA87_02691	2848516	2849607	+	1206
IHMA87_1	peak69	69.96	3.19367	2536540	IHMA87_02421	2534662	2537208	+	0
IHMA87_1	peak63	64.36	3.082685	2461452	IHMA87_02345	2461259	2461453	+	0
IHMA87_1	peak57	63.89	3.07131	2068811	IHMA87_01922	2068987	2070531	-	175
IHMA87_1	peak159	63.56	2.931355	6453891	IHMA87_06046	6453023	6453814	+	78
IHMA87_1	peak138	61.9	3.04022	5613058	IHMA87_05283	5613349	5613603	-	290
IHMA87_1	peak78	59.52	2.990535	2847799	IHMA87_02690	2846663	2847382	+	418
IHMA87_1	peak132	55.74	2.72757	5466995	IHMA87_05138	5466386	5466691	-	305
IHMA87_1	peak12	55.3	2.9045	596916	IHMA87_00554	595682	596728	-	189
IHMA87_1	peak110	54.8	2.90003	4727308	IHMA87_04433	4726154	4727182	+	127
IHMA87_1	peak71	50.18	2.808625	2541079	IHMA87_02425	2539245	2540792	+	288
IHMA87_1	peak118	48.44	2.7650550000000003	5145538	IHMA87_04821	5144912	5145475	+	64
IHMA87_1	peak38	47.65	2.6897450000000003	1220002	IHMA87_01127	1220069	1220392	+	66
