## Supplementary Dataset 1 for "Determination of the Two-Component Systems regulatory network reveals core and accessory regulations across *Pseudomonas aeruginosa* lineages": CS25_CprR-PA14_24350_ALLpeaks_PA14.tab

chrom	peakID	log(qvalue)	fold_enrichment	summit_position	closest_gene	gene_start	gene_end	strand	distance_to_closest_gene
refseq|NC_008463.1|chromosome	peak32	16758.35	78.71673000000001	1595897	PA14_18590	1596211	1596990	-	313
refseq|NC_008463.1|chromosome	peak86	972.98	10.615445	3389892	PA14_38000	3390035	3390499	+	142
refseq|NC_008463.1|chromosome	peak31	770.33	9.155205	1578343	PA14_18370	1577121	1578269	-	75
refseq|NC_008463.1|chromosome	peak55	728.52	6.973135	2044330	PA14_23500	2044344	2045540	-	13
refseq|NC_008463.1|chromosome	peak6	673.09	8.3046	340921	PA14_03790	339852	340823	+	99
refseq|NC_008463.1|chromosome	peak21	534.36	7.46284	918375	PA14_10650	917630	918289	-	87
refseq|NC_008463.1|chromosome	peak124	320.68	5.51559	5125122	PA14_57530	5125128	5125745	-	5
refseq|NC_008463.1|chromosome	peak107	295.82	5.048325	4399508	PA14_49480	4399221	4401008	+	0
refseq|NC_008463.1|chromosome	peak95	237.12	4.849455	3824079	PA14_42990	3824071	3825078	-	0
refseq|NC_008463.1|chromosome	peak59	168.04	4.0818650000000005	2469147	PA14_28650	2467219	2469141	+	7
refseq|NC_008463.1|chromosome	peak118	168.03	3.951745	4752871	PA14_53590	4752288	4753559	+	0
refseq|NC_008463.1|chromosome	peak103	160.41	4.020440000000001	4153814	PA14_46620	4152844	4154124	-	0
refseq|NC_008463.1|chromosome	peak53	156.92	3.51717	2038310	PA14_23440	2038087	2039199	+	0
refseq|NC_008463.1|chromosome	peak146	146.31	3.86113	5514823	PA14_61845	5514513	5514791	-	33
refseq|NC_008463.1|chromosome	peak163	125.74	3.54831	6468439	PA14_72600	6467552	6468340	+	100
refseq|NC_008463.1|chromosome	peak83	117.17	2.71845	3175704	PA14_35710	3175803	3176147	-	98
refseq|NC_008463.1|chromosome	peak115	113.15	3.380455	4587443	PA14_51610	4587325	4587609	-	0
refseq|NC_008463.1|chromosome	peak108	110.33	3.07181	4400927	PA14_49480	4399221	4401008	+	0
refseq|NC_008463.1|chromosome	peak113	89.39	3.0709150000000003	4586051	PA14_51580	4585927	4586130	-	0
refseq|NC_008463.1|chromosome	peak138	85.03	3.06666	5341162	PA14_59970	5340930	5341148	-	15
refseq|NC_008463.1|chromosome	peak98	84.67	3.064735	3946389	PA14_44320	3946425	3947057	-	35
refseq|NC_008463.1|chromosome	peak76	72.98	2.782545	2864180	PA14_32790	2848568	2864206	+	0
refseq|NC_008463.1|chromosome	peak97	62.08	2.683685	3831766	PA14_43070	3831886	3832404	+	119
refseq|NC_008463.1|chromosome	peak104	60.67	2.56454	4279055	PA14_48060	4277525	4278964	-	92
refseq|NC_008463.1|chromosome	peak50	60.22	2.57457	2033449	PA14_23410	2033233	2034075	+	0
refseq|NC_008463.1|chromosome	peak20	57.32	2.65082	901275	PA14_10440	899938	901194	-	82
refseq|NC_008463.1|chromosome	peak60	53.3	2.566165	2469940	PA14_28670	2469754	2469948	+	0
refseq|NC_008463.1|chromosome	peak125	52.31	2.562485	5200507	PA14_58380	5199828	5200391	+	117
refseq|NC_008463.1|chromosome	peak73	51.79	2.557	2803225	PA14_32250	2802846	2803064	-	162
refseq|NC_008463.1|chromosome	peak149	47.76	2.468865	5659282	PA14_63470	5658630	5659247	-	36
refseq|NC_008463.1|chromosome	peak133	46.26	2.37687	5306468	PA14_59630	5305679	5306710	-	0
refseq|NC_008463.1|chromosome	peak33	44.93	2.368975	1684887	PA14_19490	1684916	1685554	+	28
refseq|NC_008463.1|chromosome	peak7	44.5	2.417665	374058	PA14_04160	373079	374068	+	0
refseq|NC_008463.1|chromosome	peak10	39.88	2.34467	612253	PA14_07070	612321	613625	+	67
