## Supplementary Dataset 1 for "Determination of the Two-Component Systems regulatory network reveals core and accessory regulations across *Pseudomonas aeruginosa* lineages": CS25_CprR-PA3077_ALLpeaks_PAO1.tab

chrom	peakID	log(qvalue)	fold_enrichment	summit_position	closest_gene	gene_start	gene_end	strand	distance_to_closest_gene
refseq|NC_002516.2|chromosome	peak6	6035.1	95.860155	3962243	PA3539	3961144	3961923	+	321
refseq|NC_002516.2|chromosome	peak1	163.12	9.03759	2244306	PA2049	2242170	2244164	-	143
refseq|NC_002516.2|chromosome	peak5	144.16	6.105465	3523949	PA3139	3522748	3523944	+	6
refseq|NC_002516.2|chromosome	peak8	117.24	9.54529	4609483	PA4121	4609567	4610226	+	83
refseq|NC_002516.2|chromosome	peak7	92.69	6.83268	3979797	PA3552	3979860	3981008	+	62
refseq|NC_002516.2|chromosome	peak0	25.92	3.931005	1810740	PA1661	1809737	1810744	+	0
refseq|NC_002516.2|chromosome	peak9	20.76	3.607735	5242867	PA4674	5242254	5242559	-	309
refseq|NC_002516.2|chromosome	peak4	18.79	3.55161	3104016	PA2742	3104023	3104217	-	6
refseq|NC_002516.2|chromosome	peak3	12.02	2.93792	2550856	PA2312a	2550619	2551122	-	0
refseq|NC_002516.2|chromosome	peak2	5.46	2.330355	2439629	PA2218	2439150	2440253	-	0
