## Supplementary Dataset 1 for "Determination of the Two-Component Systems regulatory network reveals core and accessory regulations across *Pseudomonas aeruginosa* lineages": CS26_GltR-IHMA87_01753_ALLpeaks_IHMA.tab

chrom	peakID	log(qvalue)	fold_enrichment	summit_position	closest_gene	gene_start	gene_end	strand	distance_to_closest_gene
IHMA87_1	peak26	46542.19	216.81922	1884022	IHMA87_01755	1883673	1883951	+	72
IHMA87_1	peak31	898.67	12.094685	2108749	IHMA87_01958	2108778	2109011	+	28
IHMA87_2	peak84	344.47	6.8340700000000005	6936	IHMA87_06124	4213	5367	+	1570
IHMA87_1	peak52	291.57	5.95045	4554698	IHMA87_04262	4554722	4556020	-	23
IHMA87_1	peak79	178.62	4.82724	6274565	IHMA87_05886	6274626	6275315	+	60
IHMA87_1	peak57	137.85	4.296250000000001	5185180	IHMA87_04857	5184279	5185517	+	0
IHMA87_1	peak62	114.64	3.93908	5295858	IHMA87_04985	5295649	5296272	-	0
IHMA87_1	peak34	82.74	3.17432	2413520	IHMA87_02278	2412866	2413474	-	47
IHMA87_1	peak15	80.66	3.36069	767891	IHMA87_00726	767897	768901	+	5
IHMA87_1	peak18	78.78	3.206595	1046966	IHMA87_00984	1046891	1047039	+	0
IHMA87_1	peak33	72.48	3.240715	2400896	IHMA87_02262	2400200	2400880	-	17
IHMA87_1	peak21	67.27	3.146345	1176415	IHMA87_01091	1176481	1177506	+	65
IHMA87_1	peak30	64.06	3.089155	1932295	IHMA87_01800	1932324	1933520	-	28
IHMA87_1	peak35	58.27	2.979685	2484737	IHMA87_02370	2484695	2485786	+	0
IHMA87_1	peak74	55.94	2.8917900000000003	6147166	IHMA87_05776	6145638	6147107	+	60
IHMA87_1	peak40	55.57	2.90676	2769181	IHMA87_02628	2768449	2769123	-	59
IHMA87_1	peak5	51.66	2.842195	589594	IHMA87_00550	590570	591916	+	975
IHMA87_1	peak19	49.39	2.785715	1047686	IHMA87_00985	1047496	1047675	-	12
IHMA87_1	peak64	44.54	2.678675	5419461	IHMA87_05087	5419585	5420556	+	123
IHMA87_1	peak2	40.99	2.60804	147997	IHMA87_00127	148039	148320	-	41
IHMA87_1	peak29	40.97	2.58576	1929404	IHMA87_01796	1928541	1929560	+	0
IHMA87_1	peak38	40.11	2.594265	2631647	IHMA87_02495	2631761	2632129	+	113
IHMA87_1	peak45	37.49	2.4719800000000003	3071202	IHMA87_02851	3070744	3071205	+	0
IHMA87_1	peak46	35.69	2.48651	3119290	IHMA87_02894	3119481	3119729	-	190
IHMA87_1	peak69	34.38	2.44752	5613261	IHMA87_05283	5613349	5613603	-	87
IHMA87_1	peak3	34.36	2.462515	293340	IHMA87_00262	291149	293431	-	0
IHMA87_1	peak20	33.02	2.42929	1172288	IHMA87_01086	1171771	1173210	+	0
IHMA87_1	peak4	32.11	2.309905	497326	IHMA87_00452	497342	499756	-	15
IHMA87_1	peak23	31.87	2.371845	1480516	IHMA87_01369	1480555	1480818	+	38
IHMA87_1	peak82	31.53	2.365775	6383437	IHMA87_05980	6383547	6383750	+	109
IHMA87_1	peak7	30.31	2.363115	600209	IHMA87_00556	600674	600919	+	464
IHMA87_1	peak54	28.9	2.330495	4726424	IHMA87_04433	4726154	4727182	+	0
IHMA87_1	peak53	28.8	2.323495	4667518	IHMA87_04381	4667645	4669357	+	126
IHMA87_1	peak65	27.86	2.304205	5484673	IHMA87_05153	5484686	5485693	+	12
IHMA87_1	peak14	27.1	2.2691	726583	IHMA87_00699	726570	727190	+	0
IHMA87_1	peak11	26.94	2.25718	713645	IHMA87_00672	713632	714825	+	0
IHMA87_1	peak83	25.01	2.2018	6504718	IHMA87_06097	6504719	6505399	-	0
IHMA87_1	peak61	24.23	2.203385	5271060	IHMA87_04956	5270048	5271094	-	0
IHMA87_1	peak25	23.88	2.183935	1793048	IHMA87_01660	1793263	1794585	+	214
IHMA87_1	peak49	23.48	2.135915	3851483	IHMA87_03589	3851130	3851504	-	0
IHMA87_1	peak72	23.3	2.186675	5924576	IHMA87_05561	5924694	5925131	-	117
IHMA87_1	peak36	23.15	2.08772	2509261	IHMA87_02393	2509053	2509940	+	0
IHMA87_1	peak50	23.09	2.1833850000000004	4354042	IHMA87_04067	4352092	4354080	-	0
IHMA87_2	peak86	21.92	2.067995	97215	IHMA87_06215	96408	97475	-	0
IHMA87_1	peak44	20.54	2.10778	3064452	IHMA87_02845	3064519	3065337	+	66
IHMA87_1	peak60	20.28	2.0633	5270131	IHMA87_04956	5270048	5271094	-	0
IHMA87_2	peak85	20.12	2.09872	7434	IHMA87_06125	9502	9951	-	2067
IHMA87_1	peak24	18.75	2.06273	1711184	IHMA87_01581	1710767	1711105	-	80
IHMA87_1	peak8	18.6	1.981735	631570	IHMA87_00583	630299	631591	-	0
IHMA87_1	peak55	17.57	2.00741	4883941	IHMA87_04578	4882284	4885171	-	0
IHMA87_1	peak48	17.5	2.012935	3608649	IHMA87_03340	3607966	3610023	-	0
IHMA87_1	peak43	17.27	2.003855	2850892	IHMA87_02691	2848516	2849607	+	1286
IHMA87_1	peak71	16.56	1.906675	5841788	IHMA87_05498	5841811	5844759	-	22
IHMA87_1	peak41	15.71	1.962535	2803868	IHMA87_02657	2802501	2803745	-	124
IHMA87_1	peak80	15.63	1.95881	6289395	IHMA87_05897	6287690	6290577	-	0
IHMA87_1	peak10	15.42	1.950645	692115	IHMA87_00648	690911	693798	+	0
IHMA87_1	peak67	15.4	1.95935	5495062	IHMA87_05162	5494716	5496246	-	0
IHMA87_1	peak81	14.91	1.928055	6291367	IHMA87_05900	6291050	6292580	-	0
IHMA87_1	peak1	14.85	1.919375	62808	IHMA87_00046	63029	63721	+	220
IHMA87_1	peak32	14.82	1.89582	2312777	IHMA87_02164	2311142	2313043	-	0
IHMA87_1	peak0	13.08	1.87902	58755	IHMA87_00045	59228	62380	+	472
IHMA87_1	peak51	13.07	1.878395	4545407	IHMA87_04251	4544432	4545385	-	23
IHMA87_1	peak9	12.48	1.81561	690121	IHMA87_00645	688908	690438	+	0
IHMA87_1	peak66	12.3	1.84827	5493062	IHMA87_05159	5491356	5494243	-	0
IHMA87_1	peak70	12.05	1.832845	5761237	IHMA87_05428	5761259	5761345	+	21
IHMA87_1	peak37	11.43	1.810905	2536932	IHMA87_02421	2534662	2537208	+	0
IHMA87_1	peak58	11.13	1.81124	5268110	IHMA87_04955	5267790	5270054	-	0
IHMA87_1	peak6	10.24	1.771535	592316	IHMA87_00551	591906	594149	+	0
IHMA87_1	peak12	10.2	1.758965	715301	IHMA87_00673	714983	715294	+	8
IHMA87_1	peak63	9.87	1.764425	5306923	IHMA87_04995	5304907	5306940	-	0
IHMA87_1	peak73	9.64	1.755095	6100160	IHMA87_05727	6099050	6100165	-	0
IHMA87_1	peak22	9.03	1.73128	1222867	IHMA87_01130	1221932	1223059	+	0
IHMA87_1	peak17	8.5	1.704905	1032387	IHMA87_00968	1030773	1032701	+	0
