## Supplementary Dataset 1 for "Determination of the Two-Component Systems regulatory network reveals core and accessory regulations across *Pseudomonas aeruginosa* lineages": CS26_GltR-PA14_22940_ALLpeaks_PA14.tab

chrom	peakID	log(qvalue)	fold_enrichment	summit_position	closest_gene	gene_start	gene_end	strand	distance_to_closest_gene
refseq|NC_008463.1|chromosome	peak26	4438.9	30.633245	1992194	PA14_22980	1992306	1993568	+	111
refseq|NC_008463.1|chromosome	peak25	51.2	2.53215	1939330	PA14_22270	1939714	1941291	-	383
refseq|NC_008463.1|chromosome	peak11	42.38	2.436405	1197932	PA14_13950	1197924	1198262	+	0
refseq|NC_008463.1|chromosome	peak46	39.85	1.7883950000000002	3176675	PA14_35720	3176214	3176615	-	61
refseq|NC_008463.1|chromosome	peak73	33.21	2.116905	5119709	PA14_57460	5119132	5119587	-	123
refseq|NC_008463.1|chromosome	peak62	32.74	2.1951	4562466	PA14_51340	4562837	4563835	+	370
refseq|NC_008463.1|chromosome	peak31	30.63	1.940725	2044316	PA14_23500	2044344	2045540	-	27
refseq|NC_008463.1|chromosome	peak29	30.01	2.04831	2038259	PA14_23440	2038087	2039199	+	0
refseq|NC_008463.1|chromosome	peak7	28.47	2.139875	348640	PA14_03860	347204	348580	-	61
refseq|NC_008463.1|chromosome	peak16	26.05	2.04445	1924585	PA14_22090	1923032	1924132	-	454
refseq|NC_008463.1|chromosome	peak42	25.89	2.047115	2867992	PA14_32820	2868300	2868887	+	307
refseq|NC_008463.1|chromosome	peak2	25.04	1.986285	141467	PA14_01510	141481	141762	-	13
refseq|NC_008463.1|chromosome	peak83	23.44	2.0450850000000003	5306481	PA14_59630	5305679	5306710	-	0
refseq|NC_008463.1|chromosome	peak51	23.43	2.011165	3831643	PA14_43070	3831886	3832404	+	242
refseq|NC_008463.1|chromosome	peak67	22.75	1.977775	4754619	PA14_53610	4754190	4754795	+	0
refseq|NC_008463.1|chromosome	peak52	22.05	2.00559	4133261	PA14_46450	4131283	4133016	+	246
refseq|NC_008463.1|chromosome	peak14	21.51	1.930475	1635356	PA14_18960	1634535	1635233	-	124
refseq|NC_008463.1|chromosome	peak57	20.56	1.96163	4353283	PA14_49020	4353287	4353553	+	3
refseq|NC_008463.1|chromosome	peak82	20.24	1.91695	5304917	PA14_59610	5304246	5304920	-	0
refseq|NC_008463.1|chromosome	peak27	19.41	1.91579	2030661	PA14_23390	2030647	2031909	+	0
refseq|NC_008463.1|chromosome	peak5	19.03	1.89588	312453	PA14_03400	312167	312499	-	0
refseq|NC_008463.1|chromosome	peak87	18.28	1.90386	5427951	PA14_60860	5428030	5428593	+	78
refseq|NC_008463.1|chromosome	peak49	17.63	1.811515	3512302	PA14_39470	3512076	3512852	+	0
refseq|NC_008463.1|chromosome	peak58	17.29	1.85847	4355305	PA14_49030	4353842	4354873	+	433
refseq|NC_008463.1|chromosome	peak34	17.03	1.865135	2478970	PA14_28790	2478975	2479136	+	4
refseq|NC_008463.1|chromosome	peak21	17.01	1.8883	1931835	PA14_22130	1931382	1932050	-	0
refseq|NC_008463.1|chromosome	peak18	16.5	1.806375	1926018	PA14_22100	1926578	1927303	-	559
refseq|NC_008463.1|chromosome	peak13	16.38	1.875765	1595919	PA14_18590	1596211	1596990	-	291
refseq|NC_008463.1|chromosome	peak40	15.18	1.83583	2864194	PA14_32790	2848568	2864206	+	0
refseq|NC_008463.1|chromosome	peak84	15.08	1.7929849999999998	5330354	PA14_59840	5330226	5331335	+	0
refseq|NC_008463.1|chromosome	peak45	14.83	1.7531149999999998	3175114	PA14_35700	3174603	3175307	+	0
refseq|NC_008463.1|chromosome	peak63	14.79	1.8032	4586808	PA14_51600	4586665	4587288	-	0
refseq|NC_008463.1|chromosome	peak64	14.78	1.74939	4587655	PA14_51610	4587325	4587609	-	47
refseq|NC_008463.1|chromosome	peak89	14.67	1.806295	5539291	PA14_62100	5541735	5542343	-	2443
refseq|NC_008463.1|chromosome	peak15	14.29	1.80568	1922960	PA14_22090	1923032	1924132	-	71
refseq|NC_008463.1|chromosome	peak44	14.23	1.80888	2870639	PA14_32830	2870581	2873250	-	0
refseq|NC_008463.1|chromosome	peak33	14.23	1.81124	2422135	PA14_27990	2422054	2423370	+	0
refseq|NC_008463.1|chromosome	peak86	14.22	1.7959299999999998	5331756	PA14_59845	5331379	5331690	-	67
refseq|NC_008463.1|chromosome	peak55	14.07	1.770425	4279032	PA14_48060	4277525	4278964	-	69
refseq|NC_008463.1|chromosome	peak22	14.04	1.80723	1932861	PA14_22140	1933020	1933820	-	158
refseq|NC_008463.1|chromosome	peak92	13.43	1.7532800000000002	5997288	PA14_67190	5996863	5997744	-	0
refseq|NC_008463.1|chromosome	peak37	13.38	1.75637	2721801	PA14_31290	2721861	2722229	+	59
refseq|NC_008463.1|chromosome	peak28	13.18	1.76558	2034238	PA14_23420	2034189	2036357	+	0
refseq|NC_008463.1|chromosome	peak68	13.1	1.73201	4774217	PA14_53840	4774171	4774398	+	0
refseq|NC_008463.1|chromosome	peak72	13.01	1.76191	4994297	PA14_55940	4994409	4994621	+	111
refseq|NC_008463.1|chromosome	peak71	12.76	1.76884	4983841	PA14_55800	4983374	4983856	+	0
refseq|NC_008463.1|chromosome	peak85	12.47	1.7223450000000002	5331292	PA14_59840	5330226	5331335	+	0
refseq|NC_008463.1|chromosome	peak56	12.08	1.730265	4345145	PA14_48880	4345187	4346203	-	41
refseq|NC_008463.1|chromosome	peak30	11.87	1.685515	2041226	PA14_23460	2040149	2041165	+	62
refseq|NC_008463.1|chromosome	peak1	11.61	1.64519	64303	PA14_00640	64665	66497	+	361
refseq|NC_008463.1|chromosome	peak50	11.57	1.707955	3777594	PA14_42390	3776690	3777526	-	69
refseq|NC_008463.1|chromosome	peak20	11.35	1.71762	1931178	PA14_22120	1929042	1931366	-	0
refseq|NC_008463.1|chromosome	peak48	11.35	1.700535	3406007	PA14_38180	3405199	3406659	-	0
refseq|NC_008463.1|chromosome	peak60	11.04	1.69699	4405565	PA14_49520	4403159	4405534	-	32
refseq|NC_008463.1|chromosome	peak24	11.02	1.657295	1936707	PA14_22230	1936671	1936868	-	0
refseq|NC_008463.1|chromosome	peak66	11.01	1.62954	4752836	PA14_53590	4752288	4753559	+	0
refseq|NC_008463.1|chromosome	peak19	10.99	1.68518	1926654	PA14_22100	1926578	1927303	-	0
refseq|NC_008463.1|chromosome	peak6	10.95	1.70506	341018	PA14_03790	339852	340823	+	196
refseq|NC_008463.1|chromosome	peak88	10.6	1.69016	5486895	PA14_61500	5487031	5487579	+	135
refseq|NC_008463.1|chromosome	peak54	10.51	1.670645	4206997	PA14_47230	4207180	4208721	-	182
refseq|NC_008463.1|chromosome	peak81	10.4	1.6287499999999997	5303471	PA14_59590	5303485	5303844	+	13
refseq|NC_008463.1|chromosome	peak17	10.39	1.619715	1925014	PA14_22090	1923032	1924132	-	883
refseq|NC_008463.1|chromosome	peak8	10.38	1.6795050000000002	667725	PA14_07770	666574	669348	-	0
refseq|NC_008463.1|chromosome	peak36	10.15	1.6807950000000005	2659905	PA14_30690	2659452	2660507	-	0
refseq|NC_008463.1|chromosome	peak69	10.02	1.6754699999999998	4952290	PA14_55610	4948578	4951673	+	618
refseq|NC_008463.1|chromosome	peak41	9.97	1.662515	2866103	PA14_32810	2865179	2865490	+	614
refseq|NC_008463.1|chromosome	peak96	9.85	1.665825	6324414	PA14_70980	6324563	6326113	+	148
refseq|NC_008463.1|chromosome	peak79	9.66	1.637335	5288250	PA14_59370	5288357	5289001	-	106
refseq|NC_008463.1|chromosome	peak70	9.64	1.65733	4983383	PA14_55800	4983374	4983856	+	0
refseq|NC_008463.1|chromosome	peak80	9.45	1.650775	5299600	PA14_59550	5299690	5300916	+	89
refseq|NC_008463.1|chromosome	peak77	9.43	1.648835	5237043	PA14_58760	5236082	5237203	+	0
refseq|NC_008463.1|chromosome	peak43	9.32	1.624385	2868947	PA14_32820	2868300	2868887	+	61
refseq|NC_008463.1|chromosome	peak23	9.23	1.6210749999999998	1933942	PA14_22140	1933020	1933820	-	123
refseq|NC_008463.1|chromosome	peak61	9.22	1.64034	4413519	PA14_49590	4412386	4413288	-	232
refseq|NC_008463.1|chromosome	peak65	9.0	1.641765	4695854	PA14_52960	4695869	4696135	+	14
refseq|NC_008463.1|chromosome	peak10	8.86	1.59472	1195742	PA14_13920	1195465	1195623	+	120
refseq|NC_008463.1|chromosome	peak3	8.82	1.62551	279259	PA14_03166	279133	279531	+	0
refseq|NC_008463.1|chromosome	peak94	8.68	1.5986	6199315	PA14_69510	6198335	6199408	-	0
refseq|NC_008463.1|chromosome	peak9	8.53	1.6192449999999998	898134	PA14_10400	898045	898251	-	0
refseq|NC_008463.1|chromosome	peak4	8.25	1.610815	282764	PA14_03200	282565	284715	-	0
refseq|NC_008463.1|chromosome	peak0	8.19	1.5707300000000002	4332	PA14_00050	4275	6695	+	0
refseq|NC_008463.1|chromosome	peak93	8.09	1.567745	5999234	PA14_67210	5998619	5999494	-	0
refseq|NC_008463.1|chromosome	peak74	7.86	1.59633	5217229	PA14_58570	5217322	5219583	-	92
refseq|NC_008463.1|chromosome	peak47	7.85	1.5982150000000002	3190697	PA14_35860	3190988	3192292	+	290
refseq|NC_008463.1|chromosome	peak12	7.55	1.583025	1244017	PA14_14540	1243940	1244128	+	0
refseq|NC_008463.1|chromosome	peak53	7.26	1.567565	4133755	PA14_46460	4133700	4134890	-	0
refseq|NC_008463.1|chromosome	peak35	7.1	1.565245	2489853	PA14_28840	2489403	2491613	+	0
