## Supplementary Dataset 1 for "Determination of the Two-Component Systems regulatory network reveals core and accessory regulations across *Pseudomonas aeruginosa* lineages": CS26_GltR-PA3192_ALLpeaks_PAO1.tab

chrom	peakID	log(qvalue)	fold_enrichment	summit_position	closest_gene	gene_start	gene_end	strand	distance_to_closest_gene
refseq|NC_002516.2|chromosome	peak29	17523.46	75.69841	3581756	PA3190	3580384	3581646	-	111
refseq|NC_002516.2|chromosome	peak5	299.52	5.523635	1057361	PA0972	1056049	1057347	+	15
refseq|NC_002516.2|chromosome	peak50	204.19	4.57126	6026724	PA5359	6026219	6026674	-	51
refseq|NC_002516.2|chromosome	peak20	165.11	4.120825	2747331	PA2447	2747332	2748255	-	0
refseq|NC_002516.2|chromosome	peak22	90.1	2.9533050000000003	2894762	PA2560	2894452	2894739	-	24
refseq|NC_002516.2|chromosome	peak25	72.75	2.928885	3162688	PA2809	3162705	3163385	+	16
refseq|NC_002516.2|chromosome	peak27	67.22	2.8441600000000005	3400616	PA3038	3400684	3401949	+	67
refseq|NC_002516.2|chromosome	peak42	63.33	2.781095	5257689	PA4687	5257696	5258703	+	6
refseq|NC_002516.2|chromosome	peak28	56.84	2.248575	3538888	PA3154	3537808	3539124	-	0
refseq|NC_002516.2|chromosome	peak2	53.67	2.605295	530039	PA0470	530029	532437	-	0
refseq|NC_002516.2|chromosome	peak40	53.27	2.59213	4995961	PA4465	4995229	4996089	+	0
refseq|NC_002516.2|chromosome	peak30	49.9	2.5612700000000004	3672772	PA3279	3671227	3672549	-	224
refseq|NC_002516.2|chromosome	peak31	49.78	2.53809	3688810	PA3295	3688879	3689316	-	68
refseq|NC_002516.2|chromosome	peak26	41.93	2.41324	3369301	PA3009	3369036	3369269	-	33
refseq|NC_002516.2|chromosome	peak8	41.91	2.362925	1489706	PA1373	1489815	1491083	-	108
refseq|NC_002516.2|chromosome	peak47	38.93	2.296165	5632853	PA5013	5631947	5632870	-	0
refseq|NC_002516.2|chromosome	peak48	36.16	2.301	5718797	PA5079	5718882	5719319	-	84
refseq|NC_002516.2|chromosome	peak21	30.21	2.045355	2843765	PA2523	2843818	2844492	+	52
refseq|NC_002516.2|chromosome	peak0	29.55	1.971085	290471	PA0259	289562	291004	-	0
refseq|NC_002516.2|chromosome	peak6	28.98	1.850495	1063325	PA0981	1062921	1063544	+	0
refseq|NC_002516.2|chromosome	peak38	27.14	2.04101	4768978	PA4265	4767811	4769004	-	0
refseq|NC_002516.2|chromosome	peak16	25.88	2.07968	2479203	PA2251	2478312	2479130	-	74
refseq|NC_002516.2|chromosome	peak3	25.7	2.052915	653732	PA0594	652480	653772	-	0
refseq|NC_002516.2|chromosome	peak23	25.22	1.943445	2965079	PA2621	2964607	2964975	-	105
refseq|NC_002516.2|chromosome	peak36	25.2	2.06185	4756045	PA4239	4755447	4756067	-	0
refseq|NC_002516.2|chromosome	peak37	25.16	2.05569	4760191	PA4248	4759935	4760468	-	0
refseq|NC_002516.2|chromosome	peak46	24.63	2.05412	5593520	PA4980	5592633	5593424	-	97
refseq|NC_002516.2|chromosome	peak14	23.93	2.034755	2317786	PA2106	2317400	2318134	+	0
refseq|NC_002516.2|chromosome	peak32	22.1	1.93004	4036031	PA3601	4035758	4036021	-	11
refseq|NC_002516.2|chromosome	peak52	21.83	1.915315	6248973	PA5554	6248278	6249654	-	0
refseq|NC_002516.2|chromosome	peak49	21.3	1.93948	5995903	PA5324	5994741	5995811	-	93
