## Supplementary Dataset 1 for "Determination of the Two-Component Systems regulatory network reveals core and accessory regulations across *Pseudomonas aeruginosa* lineages": CS27_CpxR-IHMA87_01740_ALLpeaks_IHMA.tab

chrom	peakID	log(qvalue)	fold_enrichment	summit_position	closest_gene	gene_start	gene_end	strand	distance_to_closest_gene
IHMA87_1	peak71	172595.18	892.436555	3342500	IHMA87_03102	3342531	3342935	+	30
IHMA87_1	peak22	164940.14	858.58908	912468	IHMA87_00849	912041	912415	-	54
IHMA87_1	peak30	161940.48	843.838655	1510482	IHMA87_01396	1509864	1510394	-	89
IHMA87_1	peak37	72393.8	427.26779	1870577	IHMA87_01740	1870611	1871288	-	33
IHMA87_1	peak5	51566.05	323.760545	440771	IHMA87_00404	440250	440693	-	79
IHMA87_1	peak56	26589.18	187.77112	2721119	IHMA87_02591	2721087	2721242	+	0
IHMA87_1	peak57	19896.42	148.470505	2757539	IHMA87_02622	2757637	2758917	+	97
IHMA87_1	peak97	19024.16	143.05973	4601065	IHMA87_04312	4600622	4601029	+	37
IHMA87_1	peak100	17176.77	130.25530500000002	4667544	IHMA87_04381	4667645	4669357	+	100
IHMA87_1	peak96	12253.98	100.736405	4594018	IHMA87_04307	4594075	4595415	-	56
IHMA87_1	peak25	9678.0	84.15875	1030120	IHMA87_00967	1029310	1030776	+	0
IHMA87_1	peak43	8433.12	75.57552999999999	2023819	IHMA87_01882	2023988	2026816	+	168
IHMA87_1	peak117	7714.22	68.142	5164764	IHMA87_04837	5164832	5165560	+	67
IHMA87_1	peak101	5422.04	53.90728	4676170	IHMA87_04384	4676312	4677100	+	141
IHMA87_1	peak99	3431.73	38.251085	4650860	IHMA87_04366	4650613	4651119	+	0
IHMA87_1	peak23	3397.98	38.29359	1010980	IHMA87_00948	1010343	1010891	-	90
IHMA87_1	peak84	2833.66	33.34649	4262919	IHMA87_03984	4261417	4262856	-	64
IHMA87_1	peak82	2428.34	29.97708	3932463	IHMA87_03669	3932616	3934391	+	152
IHMA87_1	peak26	1076.8	16.952685000000002	1033957	IHMA87_00969	1032698	1034746	+	0
IHMA87_1	peak78	1024.06	16.4657	3609031	IHMA87_03340	3607966	3610023	-	0
IHMA87_1	peak105	953.03	15.66822	4817372	IHMA87_04520	4817384	4817629	-	11
IHMA87_1	peak28	906.83	15.20175	1248889	IHMA87_01159	1248925	1249380	+	35
IHMA87_1	peak111	858.44	14.66393	4937146	IHMA87_04617	4937205	4937582	+	58
IHMA87_1	peak38	736.82	13.246085	1878401	IHMA87_01750	1877366	1878370	-	32
IHMA87_1	peak64	720.32	13.032285	2871807	IHMA87_02707	2870536	2871510	-	298
IHMA87_1	peak116	598.9	11.640715	5162285	IHMA87_04836	5162361	5164661	-	75
IHMA87_1	peak87	560.33	11.102915	4349772	IHMA87_04063	4348219	4349253	+	520
IHMA87_1	peak104	552.86	11.030065	4739711	IHMA87_04449	4739721	4739948	+	9
IHMA87_1	peak90	545.44	10.99915	4507782	IHMA87_04223	4506364	4507422	-	361
IHMA87_1	peak72	455.26	9.833415	3406593	IHMA87_03161	3406732	3407703	+	138
IHMA87_1	peak66	454.9	9.7699	3088332	IHMA87_02865	3086704	3088140	-	193
IHMA87_1	peak52	436.99	9.579015	2536929	IHMA87_02421	2534662	2537208	+	0
IHMA87_1	peak102	389.84	8.88851	4684054	IHMA87_04392	4684178	4684966	+	123
IHMA87_1	peak86	382.73	8.86717	4348656	IHMA87_04063	4348219	4349253	+	0
IHMA87_1	peak94	363.85	8.545345000000001	4566431	IHMA87_04276	4566709	4567539	+	277
IHMA87_2	peak156	356.54	8.437294999999999	139909	IHMA87_06273	139943	141514	-	33
IHMA87_1	peak85	344.84	8.328825	4343492	IHMA87_04061	4343700	4346591	+	207
IHMA87_1	peak8	344.65	8.31736	566747	IHMA87_00525	566663	567664	-	0
IHMA87_1	peak68	311.07	7.84537	3131526	IHMA87_02908	3131408	3133630	-	0
IHMA87_1	peak24	305.28	7.727615	1029267	IHMA87_00966	1026741	1029254	+	14
IHMA87_1	peak79	292.4	7.492644999999999	3635317	IHMA87_03375	3635328	3636149	+	10
IHMA87_1	peak55	284.37	7.4055	2707490	IHMA87_02576	2707125	2707370	+	121
IHMA87_1	peak45	268.97	7.165925	2185708	IHMA87_02039	2185845	2185976	+	136
IHMA87_1	peak47	259.62	7.074865000000001	2305207	IHMA87_02158	2305254	2306180	-	46
IHMA87_1	peak143	246.83	6.872525	6199466	IHMA87_05812	6198286	6200250	-	0
IHMA87_1	peak128	240.48	6.78605	5305828	IHMA87_04995	5304907	5306940	-	0
IHMA87_1	peak144	232.48	6.52644	6205133	IHMA87_05817	6205268	6206203	+	134
IHMA87_1	peak7	228.37	6.55958	548591	IHMA87_00504	548653	548774	+	61
IHMA87_1	peak59	226.16	6.532595000000001	2793957	IHMA87_02650	2794017	2794184	+	59
IHMA87_1	peak1	214.59	6.3749	57975	IHMA87_00045	59228	62380	+	1252
IHMA87_1	peak58	202.59	6.16933	2769178	IHMA87_02628	2768449	2769123	-	56
IHMA87_1	peak124	186.82	5.903035	5274220	IHMA87_04959	5272756	5274069	-	152
IHMA87_1	peak48	177.96	5.730395	2313172	IHMA87_02165	2313298	2313990	+	125
IHMA87_1	peak77	172.78	5.448785000000001	3607957	IHMA87_03340	3607966	3610023	-	8
IHMA87_1	peak18	170.73	5.5101700000000005	710418	IHMA87_00668	710388	710509	+	0
IHMA87_1	peak123	136.4	5.02125	5272165	IHMA87_04958	5271977	5272228	+	0
IHMA87_1	peak106	134.81	4.972695	4876450	IHMA87_04574	4876492	4877163	+	41
IHMA87_1	peak44	129.02	4.89013	2101410	IHMA87_01953	2101440	2103587	+	29
IHMA87_1	peak145	127.77	4.84455	6233956	IHMA87_05841	6233740	6233976	-	0
IHMA87_1	peak148	108.04	4.482215	6292157	IHMA87_05900	6291050	6292580	-	0
IHMA87_1	peak134	106.29	4.44742	5495821	IHMA87_05162	5494716	5496246	-	0
IHMA87_1	peak109	103.74	4.396155	4886753	IHMA87_04581	4885644	4887174	-	0
IHMA87_1	peak139	102.01	4.343825	5962572	IHMA87_05593	5961002	5962456	-	117
IHMA87_1	peak129	96.97	4.2555950000000005	5419434	IHMA87_05087	5419585	5420556	+	150
IHMA87_1	peak73	87.81	4.064595	3410891	IHMA87_03165	3410226	3411635	+	0
IHMA87_1	peak112	84.41	3.988245	5019660	IHMA87_04695	5019666	5020946	-	5
IHMA87_1	peak119	73.21	3.74503	5190020	IHMA87_04865	5189923	5191863	-	0
IHMA87_1	peak21	71.42	3.699710000000001	767414	IHMA87_00725	766191	767198	-	217
