## Supplementary Dataset 1 for "Determination of the Two-Component Systems regulatory network reveals core and accessory regulations across *Pseudomonas aeruginosa* lineages": CS27_CpxR-PA14_22760_ALLpeaks_PA14.tab

chrom	peakID	log(qvalue)	fold_enrichment	summit_position	closest_gene	gene_start	gene_end	strand	distance_to_closest_gene
refseq|NC_008463.1|chromosome	peak17	204132.48	1218.6402	1550695	PA14_18060	1550092	1550622	-	74
refseq|NC_008463.1|chromosome	peak9	174459.87	1004.58362	972017	PA14_11160	971612	971986	-	32
refseq|NC_008463.1|chromosome	peak43	65266.88	444.82612499999993	4633527	PA14_52240	4633563	4634900	-	35
refseq|NC_008463.1|chromosome	peak34	42651.89	307.90095499999995	3427367	PA14_38430	3427393	3427797	+	25
refseq|NC_008463.1|chromosome	peak24	35297.09	269.59684	1978642	PA14_22760	1978689	1979366	-	46
refseq|NC_008463.1|chromosome	peak55	25844.78	192.12121	5219682	PA14_58570	5217322	5219583	-	100
refseq|NC_008463.1|chromosome	peak30	23968.99	197.49613	2735227	PA14_31460	2734428	2735120	-	108
refseq|NC_008463.1|chromosome	peak8	18241.94	153.80052999999998	858956	PA14_09970	856435	858843	-	114
refseq|NC_008463.1|chromosome	peak2	8217.77	79.564805	486527	PA14_05520	486057	486500	-	28
refseq|NC_008463.1|chromosome	peak31	7686.42	77.38586	2771952	PA14_31870	2772055	2773335	+	102
refseq|NC_008463.1|chromosome	peak19	2875.56	38.75521	1889013	PA14_21720	1888121	1888975	+	39
refseq|NC_008463.1|chromosome	peak20	2817.45	30.23128	1921696	PA14_22080	1922000	1922695	-	303
