## Supplementary Dataset 1 for "Determination of the Two-Component Systems regulatory network reveals core and accessory regulations across *Pseudomonas aeruginosa* lineages": CS27_CpxR-PA3204_ALLpeaks_PAO1.tab

chrom	peakID	log(qvalue)	fold_enrichment	summit_position	closest_gene	gene_start	gene_end	strand	distance_to_closest_gene
refseq|NC_002516.2|chromosome	peak65	305643.84	828.69147	4007424	PA3575	4007507	4008037	+	82
refseq|NC_002516.2|chromosome	peak74	262171.4	811.103515	4554425	PA4076	4554467	4554841	+	41
refseq|NC_002516.2|chromosome	peak58	154137.27	526.28029	3595296	PA3204	3594581	3595258	+	39
refseq|NC_002516.2|chromosome	peak35	151345.77	504.461255	2206830	PA2016	2206402	2206806	-	25
refseq|NC_002516.2|chromosome	peak37	109315.71	196.29337	2449163	PA2227	2448568	2449545	-	0
refseq|NC_002516.2|chromosome	peak43	96182.45	353.024855	2892162	PA2558	2892271	2892963	+	108
refseq|NC_002516.2|chromosome	peak90	87020.11	263.90901	5055979	PA4514	5053616	5055877	-	103
refseq|NC_002516.2|chromosome	peak51	83188.68	199.190255	3534754	PA3150	3533948	3535081	-	0
refseq|NC_002516.2|chromosome	peak17	76781.72	289.239165	1018027	PA0930	1016657	1017994	+	34
refseq|NC_002516.2|chromosome	peak75	72539.41	251.582505	4663744	PA4168	4663854	4666262	+	109
refseq|NC_002516.2|chromosome	peak0	68652.98	223.629725	471801	PA0424	471306	471749	-	53
refseq|NC_002516.2|chromosome	peak12	63134.51	247.094725	945635	PA0864	944724	945512	-	124
refseq|NC_002516.2|chromosome	peak42	44092.09	177.79218	2855390	PA2528	2854011	2855291	-	100
refseq|NC_002516.2|chromosome	peak13	42060.54	163.012765	953560	PA0873	953691	955250	+	130
refseq|NC_002516.2|chromosome	peak59	24209.23	113.07551999999998	3658210	PA3269	3658248	3659102	-	37
refseq|NC_002516.2|chromosome	peak15	14948.05	74.910655	971902	PA0887.1	971858	971972	+	0
refseq|NC_002516.2|chromosome	peak23	12882.6	55.59099500000001	1187363	PA1096	1187009	1187305	+	59
refseq|NC_002516.2|chromosome	peak11	9650.95	51.705355	883194	PA0805	882989	883216	-	0
refseq|NC_002516.2|chromosome	peak71	9038.82	50.881240000000005	4458775	PA3978	4458854	4459402	+	78
refseq|NC_002516.2|chromosome	peak70	8720.91	49.36688	4444641	PA3963a	4443847	4444530	-	112
refseq|NC_002516.2|chromosome	peak54	7722.43	31.6852	3539087	PA3154	3537808	3539124	-	0
refseq|NC_002516.2|chromosome	peak86	7464.17	42.01747	4843750	PA4315	4843812	4844186	+	61
refseq|NC_002516.2|chromosome	peak28	5881.63	27.43207	1664914	PA1527	1661412	1664900	+	15
refseq|NC_002516.2|chromosome	peak38	4408.37	27.314280000000004	2453485	PA2231	2453667	2455103	+	181
refseq|NC_002516.2|chromosome	peak52	4270.77	22.73326	3537451	PA3153	3536576	3537811	-	0
refseq|NC_002516.2|chromosome	peak10	4260.9	29.170895	805487	PA0738	805228	805473	+	15
refseq|NC_002516.2|chromosome	peak2	3753.46	27.343535000000003	586805	PA0527.1	586867	586990	+	61
refseq|NC_002516.2|chromosome	peak67	3483.08	26.16543	4215190	PA3762	4214762	4215079	-	112
refseq|NC_002516.2|chromosome	peak89	3469.57	25.66566	5053543	PA4514	5053616	5055877	-	72
refseq|NC_002516.2|chromosome	peak21	3188.71	20.00793	1064426	PA0982	1064555	1065103	-	128
refseq|NC_002516.2|chromosome	peak9	3145.53	8.571975	787547	PA0716	786928	788253	+	0
refseq|NC_002516.2|chromosome	peak46	2741.05	19.57353	3290957	PA2935	3290694	3291173	-	0
refseq|NC_002516.2|chromosome	peak41	1869.72	14.08897	2843786	PA2523	2843818	2844492	+	31
refseq|NC_002516.2|chromosome	peak68	1750.04	14.93947	4253542	PA3794	4253063	4253518	-	25
refseq|NC_002516.2|chromosome	peak50	1308.07	13.25944	3434041	PA3064	3431045	3433891	-	151
refseq|NC_002516.2|chromosome	peak22	1159.32	10.46881	1087474	PA1004	1087843	1088901	+	368
refseq|NC_002516.2|chromosome	peak99	983.73	7.165614999999999	5927062	PA5264	5926134	5927105	-	0
refseq|NC_002516.2|chromosome	peak3	943.31	10.49707	604989	PA0547	604912	605913	-	0
refseq|NC_002516.2|chromosome	peak30	903.7	10.039435	1775857	PA1632	1775849	1776034	+	0
refseq|NC_002516.2|chromosome	peak19	896.12	9.08698	1045518	PA0958	1043983	1045314	-	205
refseq|NC_002516.2|chromosome	peak87	890.87	10.6158	4910863	PA4380	4910871	4912151	-	7
refseq|NC_002516.2|chromosome	peak16	823.91	9.551705	1010997	PA0925	1011047	1011454	-	49
refseq|NC_002516.2|chromosome	peak61	780.29	8.51466	3730317	PA3327	3730557	3737615	+	239
refseq|NC_002516.2|chromosome	peak91	571.76	7.236975	5193058	PA4626	5193196	5194167	+	137
refseq|NC_002516.2|chromosome	peak69	548.4	6.42476	4330020	PA3866	4327697	4329991	-	30
refseq|NC_002516.2|chromosome	peak49	547.04	7.569995	3376595	PA3014	3374460	3376607	-	0
refseq|NC_002516.2|chromosome	peak100	535.58	7.454765	5986095	PA5316	5985883	5986119	-	0
refseq|NC_002516.2|chromosome	peak45	515.65	6.716275	3195733	PA2840	3193886	3195589	-	145
refseq|NC_002516.2|chromosome	peak25	479.52	6.381015	1355608	PA1249	1355631	1357070	+	22
refseq|NC_002516.2|chromosome	peak82	471.66	6.1593800000000005	4772189	PA4268	4771756	4772127	-	63
refseq|NC_002516.2|chromosome	peak56	461.68	6.02369	3542830	PA3158	3542740	3543690	-	0
refseq|NC_002516.2|chromosome	peak88	428.45	6.73249	4913007	PA4382	4913041	4913835	+	33
refseq|NC_002516.2|chromosome	peak29	404.01	5.363645	1773531	PA1629	1772655	1773440	-	92
refseq|NC_002516.2|chromosome	peak36	370.74	4.374805	2446606	PA2224	2446597	2447325	-	0
refseq|NC_002516.2|chromosome	peak40	339.12	6.115030000000001	2818910	PA2501	2818719	2818886	-	25
refseq|NC_002516.2|chromosome	peak55	305.45	4.695930000000001	3540524	PA3156	3540210	3540785	-	0
refseq|NC_002516.2|chromosome	peak78	259.54	5.186865	4759980	PA4248	4759935	4760468	-	0
refseq|NC_002516.2|chromosome	peak53	257.39	3.83869	3538074	PA3154	3537808	3539124	-	0
refseq|NC_002516.2|chromosome	peak48	255.63	4.987455	3367747	PA3006	3366970	3367671	-	77
refseq|NC_002516.2|chromosome	peak14	253.73	5.0022	955846	PA0874	955456	955722	-	125
refseq|NC_002516.2|chromosome	peak62	230.64	4.546704999999999	3791109	PA3384	3790150	3790986	-	124
refseq|NC_002516.2|chromosome	peak92	212.67	4.07347	5242199	PA4674	5242254	5242559	-	54
refseq|NC_002516.2|chromosome	peak31	210.22	4.013785	1958660	PA1803	1956227	1958623	+	38
refseq|NC_002516.2|chromosome	peak76	206.69	4.694605	4666836	PA4170	4666836	4667768	+	0
refseq|NC_002516.2|chromosome	peak63	196.49	4.28764	3913792	PA3495	3913129	3913767	+	26
refseq|NC_002516.2|chromosome	peak26	193.55	4.522865	1401999	PA1290	1401412	1402005	-	0
refseq|NC_002516.2|chromosome	peak81	191.58	4.28669	4767259	PA4263	4766625	4767260	-	0
refseq|NC_002516.2|chromosome	peak57	180.26	4.1599	3587389	PA3195	3587433	3588437	+	43
refseq|NC_002516.2|chromosome	peak94	177.69	3.62988	5268832	PA4690.5	5267724	5269259	-	0
refseq|NC_002516.2|chromosome	peak84	173.2	3.635730000000001	4793302	PA4280.5	4792196	4793731	-	0
refseq|NC_002516.2|chromosome	peak7	166.57	4.211145	732794	PA0671	732102	732653	-	142
refseq|NC_002516.2|chromosome	peak5	160.44	3.501155	722516	PA0668.1	722096	723631	+	0
refseq|NC_002516.2|chromosome	peak4	154.01	4.08015	620580	PA0564	620666	621577	-	85
refseq|NC_002516.2|chromosome	peak39	150.12	3.13312	2623568	PA2371	2620713	2623262	+	307
refseq|NC_002516.2|chromosome	peak102	149.84	3.269405	6044317	PA5369.5	6043208	6044743	-	0
refseq|NC_002516.2|chromosome	peak97	130.85	3.62856	5749395	PA5105	5748600	5749352	-	44
refseq|NC_002516.2|chromosome	peak98	111.93	3.61596	5855660	PA5201	5853585	5855924	+	0
refseq|NC_002516.2|chromosome	peak103	102.79	3.242145	6217289	PA5524	6217313	6218095	+	23
refseq|NC_002516.2|chromosome	peak24	101.59	3.275645	1254548	PA1156	1251418	1254309	-	240
refseq|NC_002516.2|chromosome	peak64	98.97	3.2441000000000004	3962212	PA3539	3961144	3961923	+	290
refseq|NC_002516.2|chromosome	peak34	90.88	3.24129	2153520	PA1972	2153594	2155297	+	73
