## Supplementary Dataset 1 for "Determination of the Two-Component Systems regulatory network reveals core and accessory regulations across *Pseudomonas aeruginosa* lineages": CS28_ErdR-IHMA87_01366_ALLpeaks_IHMA.tab

chrom	peakID	log(qvalue)	fold_enrichment	summit_position	closest_gene	gene_start	gene_end	strand	distance_to_closest_gene
IHMA87_1	peak25	22.87	4.60717	5582097	IHMA87_05249	5581197	5581970	-	128
IHMA87_1	peak22	14.17	3.52895	5295878	IHMA87_04985	5295649	5296272	-	0
IHMA87_1	peak12	13.7	3.472175	2850946	IHMA87_02692	2852257	2852436	+	1310
IHMA87_1	peak17	12.81	3.5349950000000003	4507728	IHMA87_04223	4506364	4507422	-	307
IHMA87_1	peak23	12.11	3.280505	5306911	IHMA87_04995	5304907	5306940	-	0
IHMA87_1	peak14	10.83	3.01133	3608729	IHMA87_03340	3607966	3610023	-	0
IHMA87_1	peak5	10.8	3.21623	1034351	IHMA87_00969	1032698	1034746	+	0
IHMA87_1	peak15	10.59	3.25139	3907850	IHMA87_03648	3907773	3911261	-	0
IHMA87_1	peak28	10.56	3.10582	6199334	IHMA87_05812	6198286	6200250	-	0
IHMA87_1	peak16	9.91	3.187405	4354138	IHMA87_04067	4352092	4354080	-	59
IHMA87_1	peak24	9.71	3.1802	5390415	IHMA87_05065	5388302	5390368	-	48
IHMA87_1	peak7	9.54	3.1729900000000004	1923560	IHMA87_01791	1923021	1924055	+	0
IHMA87_1	peak29	8.07	2.93205	6201922	IHMA87_05813	6200250	6202346	-	0
IHMA87_1	peak10	7.71	2.8329	2707611	IHMA87_02576	2707125	2707370	+	242
IHMA87_1	peak18	7.44	2.86806	4924241	IHMA87_04607	4924386	4924604	+	144
IHMA87_1	peak0	7.38	2.90322	592184	IHMA87_00551	591906	594149	+	0
IHMA87_1	peak4	7.33	2.8891	1033679	IHMA87_00969	1032698	1034746	+	0
IHMA87_1	peak3	7.2	2.7985100000000003	715191	IHMA87_00673	714983	715294	+	0
IHMA87_1	peak1	7.1	2.818205	596316	IHMA87_00554	595682	596728	-	0
IHMA87_1	peak2	7.04	2.860565	601575	IHMA87_00557	601457	603193	-	0
IHMA87_1	peak30	7.0	2.81506	6205133	IHMA87_05817	6205268	6206203	+	134
IHMA87_1	peak13	6.88	2.8182	3413379	IHMA87_03167	3412376	3413281	+	99
