## Supplementary Dataset 1 for "Determination of the Two-Component Systems regulatory network reveals core and accessory regulations across *Pseudomonas aeruginosa* lineages": CS29_TtsR-IHMA87_01254_ALLpeaks_IHMA.tab

chrom	peakID	log(qvalue)	fold_enrichment	summit_position	closest_gene	gene_start	gene_end	strand	distance_to_closest_gene
IHMA87_1	peak21	5058.09	39.77726	277692	IHMA87_00246	277807	279006	+	114
IHMA87_1	peak438	1404.65	16.18894	4262668	IHMA87_03984	4261417	4262856	-	0
IHMA87_1	peak243	1171.81	13.979125	2347435	IHMA87_02205	2347365	2348090	+	0
IHMA87_1	peak390	1130.55	14.051325	3643219	IHMA87_03384	3643259	3643549	+	39
IHMA87_1	peak24	1114.32	13.89144	336360	IHMA87_00303	336480	337445	+	119
IHMA87_1	peak204	936.83	12.450415	2049303	IHMA87_01902	2048865	2049488	+	0
IHMA87_1	peak147	815.52	11.38827	1352052	IHMA87_01253	1352095	1355694	-	42
IHMA87_1	peak402	649.69	9.491705	3696642	IHMA87_03442	3696421	3697446	-	0
IHMA87_1	peak96	632.46	9.758975	789266	IHMA87_00740	787934	789139	-	128
IHMA87_1	peak322	592.32	9.34405	2905093	IHMA87_02727	2904412	2904924	-	170
IHMA87_1	peak686	548.0	8.952115	6406561	IHMA87_06001	6405524	6407014	-	0
IHMA87_1	peak489	533.3	8.806205	4636234	IHMA87_04352	4636190	4637194	-	0
IHMA87_1	peak550	518.35	8.664735	5265429	IHMA87_04953	5265468	5266568	-	38
IHMA87_1	peak107	513.56	8.61288	1029313	IHMA87_00967	1029310	1030776	+	0
IHMA87_1	peak121	492.54	8.26604	1050567	IHMA87_00987	1050384	1051310	-	0
IHMA87_1	peak39	489.79	8.38055	569693	IHMA87_00526	567910	569907	+	0
IHMA87_1	peak506	487.02	8.352564999999998	4903941	IHMA87_04589	4903959	4904753	+	17
IHMA87_1	peak162	454.87	7.670045	1550722	IHMA87_01430	1550646	1550903	-	0
IHMA87_1	peak424	454.22	8.006685000000001	4002423	IHMA87_03738	4002588	4005296	-	164
IHMA87_1	peak326	447.68	7.94461	2934597	IHMA87_02753	2933253	2934464	-	134
IHMA87_1	peak314	438.11	7.849354999999999	2700767	IHMA87_02565	2700526	2701215	+	0
IHMA87_1	peak151	423.25	7.532159999999999	1431525	IHMA87_01321	1429124	1431517	+	9
IHMA87_1	peak163	399.82	7.442654999999999	1551545	IHMA87_01431	1551935	1552111	+	389
IHMA87_1	peak51	380.4	7.241194999999999	602158	IHMA87_00557	601457	603193	-	0
IHMA87_1	peak44	320.43	6.574515	595750	IHMA87_00554	595682	596728	-	0
IHMA87_1	peak691	315.99	6.5336	6449747	IHMA87_06041	6447583	6449787	-	0
IHMA87_1	peak603	305.27	6.403510000000001	5625363	IHMA87_05297	5625418	5625546	-	54
IHMA87_1	peak537	303.11	5.97974	5220215	IHMA87_04897	5220225	5220668	-	9
IHMA87_1	peak45	300.12	6.2836300000000005	596361	IHMA87_00554	595682	596728	-	0
IHMA87_1	peak290	298.79	6.31126	2544302	IHMA87_02428	2544357	2545112	-	54
IHMA87_1	peak627	282.71	6.138954999999999	6030515	IHMA87_05662	6028890	6031211	+	0
IHMA87_1	peak659	277.86	6.09648	6193185	IHMA87_05808	6192445	6193323	+	0
IHMA87_1	peak382	275.75	5.546475	3611144	IHMA87_03341	3610084	3612813	-	0
IHMA87_1	peak221	268.42	5.98676	2262275	IHMA87_02116	2262001	2262567	+	0
IHMA87_1	peak545	265.72	5.929830000000001	5254006	IHMA87_04939	5253521	5254852	-	0
IHMA87_1	peak572	262.2	5.908975	5352212	IHMA87_05039	5351946	5352434	+	0
IHMA87_1	peak675	261.84	5.83756	6288290	IHMA87_05897	6287690	6290577	-	0
IHMA87_1	peak501	261.38	5.8389050000000005	4882887	IHMA87_04578	4882284	4885171	-	0
IHMA87_1	peak549	261.02	5.35006	5262860	IHMA87_04951	5262903	5263658	-	42
IHMA87_1	peak67	259.28	5.839615	693193	IHMA87_00648	690911	693798	+	0
IHMA87_1	peak587	252.22	5.734855	5491959	IHMA87_05159	5491356	5494243	-	0
IHMA87_2	peak718	246.35	5.72136	59827	IHMA87_06175	59635	59865	+	0
IHMA87_1	peak568	243.69	5.481344999999999	5307073	IHMA87_04995	5304907	5306940	-	134
IHMA87_1	peak297	239.51	5.630145000000001	2551483	IHMA87_02431	2548489	2551074	-	410
IHMA87_1	peak448	229.4	5.50609	4353982	IHMA87_04067	4352092	4354080	-	0
IHMA87_1	peak473	227.16	5.479995000000001	4546251	IHMA87_04252	4545627	4546292	+	0
IHMA87_1	peak183	222.03	5.4079	1879478	IHMA87_01751	1878500	1880326	+	0
IHMA87_1	peak546	219.81	5.2622800000000005	5257933	IHMA87_04943	5257652	5258542	-	0
IHMA87_1	peak205	218.62	5.367955	2056525	IHMA87_01910	2055894	2057159	-	0
IHMA87_1	peak4	217.6	5.291079999999999	20778	IHMA87_00020	20459	20965	-	0
IHMA87_1	peak195	214.24	5.319635	1926315	IHMA87_01793	1925708	1926325	+	0
IHMA87_1	peak527	208.57	5.25036	5137664	IHMA87_04816	5137653	5138921	-	0
IHMA87_1	peak344	195.77	5.08304	3136393	IHMA87_02910	3134883	3136250	-	144
IHMA87_1	peak622	194.36	4.87995	5885044	IHMA87_05525	5884887	5885483	-	0
IHMA87_1	peak364	191.16	5.017135	3417631	IHMA87_03170	3417666	3418601	+	34
IHMA87_1	peak233	187.96	4.891625	2314950	IHMA87_02166	2314244	2315398	+	0
IHMA87_1	peak76	182.0	4.493740000000001	710741	IHMA87_00669	710509	710880	+	0
IHMA87_1	peak210	170.74	4.746945	2094246	IHMA87_01947	2094158	2096086	-	0
IHMA87_2	peak743	165.98	4.68244	151274	IHMA87_06279	150735	152021	+	0
IHMA87_1	peak389	165.56	4.66774	3636515	IHMA87_03375	3635328	3636149	+	367
IHMA87_2	peak729	165.11	4.443054999999999	114942	IHMA87_06237	115020	115586	+	77
IHMA87_1	peak16	164.48	4.653835	147981	IHMA87_00127	148039	148320	-	57
IHMA87_1	peak52	162.97	4.6338550000000005	603688	IHMA87_00558	604009	604863	-	320
IHMA87_1	peak138	161.95	4.61528	1229801	IHMA87_01138	1229791	1230282	+	0
IHMA87_2	peak717	161.65	4.621005	58171	IHMA87_06172	57885	58172	+	0
IHMA87_1	peak591	161.65	4.610799999999999	5499897	IHMA87_05166	5499430	5500446	-	0
IHMA87_1	peak201	160.63	4.58587	1995912	IHMA87_01865	1993795	1996452	+	0
IHMA87_1	peak32	160.11	3.980325	455925	IHMA87_00415	453898	456090	+	0
IHMA87_1	peak654	152.43	4.491175	6182849	IHMA87_05798	6179720	6183106	-	0
IHMA87_1	peak422	145.3	4.3802	3984998	IHMA87_03722	3984138	3985109	-	0
IHMA87_1	peak609	143.94	4.3687000000000005	5761323	IHMA87_05428	5761259	5761345	+	0
IHMA87_1	peak523	143.41	3.95401	5095115	IHMA87_04775	5094829	5095476	-	0
IHMA87_1	peak647	142.67	4.350474999999999	6167161	IHMA87_05788	6166063	6166905	+	257
IHMA87_1	peak398	141.74	3.86019	3681786	IHMA87_03428	3681022	3682074	-	0
IHMA87_1	peak37	141.7	4.335715	542098	IHMA87_00496	542103	542885	+	4
IHMA87_1	peak61	141.48	4.28825	674707	IHMA87_00630	674573	675367	+	0
IHMA87_1	peak703	140.24	4.3099	6526642	IHMA87_06118	6526639	6526773	-	0
IHMA87_1	peak565	138.53	4.292835	5303953	IHMA87_04993	5303169	5304224	-	0
IHMA87_1	peak466	137.58	4.27718	4535089	IHMA87_04245	4534993	4537218	-	0
IHMA87_1	peak566	137.3	3.8697050000000006	5305611	IHMA87_04995	5304907	5306940	-	0
IHMA87_1	peak420	136.94	4.2567	3912126	IHMA87_03650	3912127	3913260	+	0
IHMA87_1	peak260	134.4	4.22695	2408881	IHMA87_02274	2408517	2408999	+	0
IHMA87_1	peak101	133.01	4.132389999999999	907300	IHMA87_00845	907198	907842	+	0
IHMA87_1	peak262	132.98	3.933005	2413506	IHMA87_02278	2412866	2413474	-	33
IHMA87_1	peak605	130.29	3.93804	5703904	IHMA87_05376	5702787	5704103	-	0
IHMA87_1	peak296	130.14	4.161645	2550749	IHMA87_02431	2548489	2551074	-	0
IHMA87_2	peak721	129.3	4.135175	79553	IHMA87_06195	78774	79877	+	0
IHMA87_1	peak242	127.03	4.026384999999999	2346555	IHMA87_02204	2346424	2347326	+	0
IHMA87_2	peak728	122.64	4.047135	103854	IHMA87_06222	103612	104283	-	0
IHMA87_1	peak113	122.11	4.04319	1041598	IHMA87_00978	1041600	1042427	-	1
IHMA87_1	peak132	122.05	4.039820000000001	1170391	IHMA87_01085	1169996	1171588	+	0
IHMA87_1	peak317	121.33	4.023585	2707374	IHMA87_02576	2707125	2707370	+	5
IHMA87_2	peak746	120.91	4.00368	159746	IHMA87_06292	159730	160071	-	0
IHMA87_1	peak266	120.29	4.019075	2461697	IHMA87_02346	2461477	2461833	+	0
IHMA87_1	peak85	117.53	3.70317	718439	IHMA87_00680	718407	719093	+	0
IHMA87_1	peak459	116.67	3.964805	4490322	IHMA87_04206	4490390	4491367	+	67
IHMA87_1	peak274	116.24	3.868525	2489288	IHMA87_02374	2489274	2491139	+	0
IHMA87_1	peak363	113.52	3.87006	3415384	IHMA87_03168	3414292	3417306	-	0
IHMA87_1	peak482	112.3	3.89568	4572680	IHMA87_04283	4572399	4572782	+	0
IHMA87_2	peak734	112.26	3.88851	123922	IHMA87_06250	123750	123911	-	12
IHMA87_1	peak600	111.73	3.88502	5613567	IHMA87_05283	5613349	5613603	-	0
IHMA87_1	peak433	109.91	3.84869	4155929	IHMA87_03883	4155831	4156523	+	0
IHMA87_1	peak674	109.19	3.842735	6287675	IHMA87_05897	6287690	6290577	-	14
IHMA87_1	peak500	107.24	3.76646	4882278	IHMA87_04578	4882284	4885171	-	5
IHMA87_1	peak191	106.33	3.794945	1920869	IHMA87_01789	1920792	1921796	+	0
IHMA87_1	peak100	106.16	3.620525	896238	IHMA87_00838	895714	896277	+	0
IHMA87_1	peak328	105.98	3.794975	2963460	IHMA87_02757	2963283	2965709	-	0
IHMA87_1	peak584	105.06	3.501615	5484128	IHMA87_05152	5481728	5484574	+	0
IHMA87_1	peak626	104.35	3.770305	6006323	IHMA87_05642	6006353	6007411	+	29
IHMA87_1	peak586	104.24	3.7711	5491349	IHMA87_05159	5491356	5494243	-	6
IHMA87_1	peak229	104.02	3.763865	2303373	IHMA87_02156	2303719	2304609	-	345
IHMA87_1	peak553	102.28	3.615515	5269327	IHMA87_04955	5267790	5270054	-	0
IHMA87_1	peak556	101.51	3.722765	5272515	IHMA87_04959	5272756	5274069	-	240
IHMA87_1	peak257	100.88	3.59715	2388844	IHMA87_02251	2389027	2389527	+	182
IHMA87_2	peak704	100.0	3.412015	276	IHMA87_06119	520	1182	+	243
IHMA87_1	peak384	98.98	3.564465	3625136	IHMA87_03356	3623772	3625142	-	0
IHMA87_1	peak349	98.51	3.662885	3153435	IHMA87_02925	3152835	3153641	+	0
IHMA87_1	peak479	97.96	3.647955	4561510	IHMA87_04270	4561016	4561762	-	0
IHMA87_1	peak554	97.7	3.61314	5270459	IHMA87_04956	5270048	5271094	-	0
IHMA87_1	peak569	96.97	3.645805	5307833	IHMA87_04996	5307421	5308683	+	0
IHMA87_1	peak68	95.09	3.47386	693807	IHMA87_00648	690911	693798	+	10
IHMA87_2	peak720	93.83	3.5920400000000003	69835	IHMA87_06188	68705	70975	-	0
IHMA87_1	peak187	93.35	3.5846100000000005	1909783	IHMA87_01780	1909373	1910458	+	0
IHMA87_1	peak226	91.59	3.559	2298585	IHMA87_02152	2296030	2299149	-	0
IHMA87_1	peak653	91.46	3.5554	6181950	IHMA87_05798	6179720	6183106	-	0
IHMA87_1	peak218	91.29	3.538565	2149485	IHMA87_01998	2149000	2149536	+	0
IHMA87_1	peak285	90.63	3.381195	2513114	IHMA87_02397	2512602	2513528	-	0
IHMA87_1	peak350	88.51	3.50967	3154469	IHMA87_02927	3154439	3155116	+	0
IHMA87_1	peak217	88.24	3.5009	2128188	IHMA87_01976	2127734	2129128	+	0
IHMA87_1	peak375	87.94	3.48363	3556802	IHMA87_03289	3556812	3558470	+	9
IHMA87_1	peak193	87.49	3.491	1924458	IHMA87_01792	1924059	1925177	+	0
IHMA87_1	peak488	87.04	3.35226	4622388	IHMA87_04333	4621869	4622711	-	0
IHMA87_1	peak149	86.46	3.45379	1403451	IHMA87_01295	1401849	1404353	-	0
IHMA87_1	peak253	85.83	3.460935	2376755	IHMA87_02239	2376907	2377542	+	151
IHMA87_1	peak283	85.82	3.463575	2508507	IHMA87_02392	2508016	2508912	-	0
IHMA87_1	peak62	85.55	3.45302	681150	IHMA87_00637	681124	681546	-	0
IHMA87_1	peak247	84.79	3.44384	2360602	IHMA87_02218	2360596	2361651	-	0
IHMA87_1	peak652	83.63	3.4213500000000003	6178496	IHMA87_05797	6178530	6179723	-	33
IHMA87_1	peak373	83.04	3.33594	3551004	IHMA87_03282	3550354	3552456	+	0
IHMA87_2	peak726	82.35	3.40152	96900	IHMA87_06215	96408	97475	-	0
IHMA87_1	peak130	82.21	3.39915	1147704	IHMA87_01068	1145344	1149129	+	0
IHMA87_1	peak154	81.27	3.383745	1433456	IHMA87_01324	1433181	1433621	+	0
IHMA87_1	peak602	81.25	3.38162	5623668	IHMA87_05294	5622073	5624514	-	0
IHMA87_1	peak564	81.23	3.38263	5303041	IHMA87_04993	5303169	5304224	-	127
IHMA87_1	peak642	80.6	3.145085	6153413	IHMA87_05779	6151657	6153669	-	0
IHMA87_1	peak607	80.46	3.3047	5757060	IHMA87_05425	5756957	5757376	-	0
IHMA87_1	peak470	79.74	3.2567250000000003	4541695	IHMA87_04248	4540857	4541693	-	3
IHMA87_1	peak273	79.12	3.3474150000000003	2488549	IHMA87_02373	2487305	2488324	+	226
IHMA87_1	peak178	78.47	3.09039	1812282	IHMA87_01673	1811878	1812273	-	10
IHMA87_1	peak580	78.38	3.320275	5446562	IHMA87_05117	5446636	5447592	+	73
IHMA87_1	peak536	78.11	3.32324	5217974	IHMA87_04895	5217871	5219385	+	0
IHMA87_2	peak742	77.2	3.303405	150547	IHMA87_06278	149567	150595	-	0
IHMA87_1	peak219	76.92	3.216165	2231419	IHMA87_02082	2231149	2231316	-	104
IHMA87_1	peak300	76.41	3.28774	2575727	IHMA87_02444	2574160	2575713	-	15
IHMA87_1	peak437	76.27	3.2925500000000003	4261410	IHMA87_03984	4261417	4262856	-	6
IHMA87_1	peak119	75.5	3.11834	1048485	IHMA87_00986	1048759	1050303	-	273
IHMA87_1	peak498	75.42	3.275035	4825908	IHMA87_04532	4826166	4826519	-	257
IHMA87_1	peak351	74.78	3.263665	3168027	IHMA87_02937	3168015	3168890	-	0
IHMA87_2	peak715	74.4	3.2591	49694	IHMA87_06167	49566	50723	+	0
IHMA87_1	peak109	74.18	3.25491	1032948	IHMA87_00969	1032698	1034746	+	0
IHMA87_1	peak613	74.11	3.2541100000000003	5779524	IHMA87_05446	5778651	5779502	-	23
IHMA87_1	peak679	72.31	3.21746	6330462	IHMA87_05933	6330045	6330614	+	0
IHMA87_1	peak567	71.68	3.208945	5306456	IHMA87_04995	5304907	5306940	-	0
IHMA87_1	peak80	71.48	3.15496	714639	IHMA87_00672	713632	714825	+	0
IHMA87_1	peak557	71.38	3.20715	5273040	IHMA87_04959	5272756	5274069	-	0
IHMA87_1	peak343	71.32	3.129055	3122890	IHMA87_02899	3122699	3124003	-	0
IHMA87_1	peak275	71.31	3.13904	2494765	IHMA87_02376	2493873	2495669	-	0
IHMA87_1	peak543	71.29	3.037885	5245359	IHMA87_04931	5243966	5245855	-	0
IHMA87_1	peak513	70.81	3.19458	5028814	IHMA87_04708	5028653	5029654	-	0
IHMA87_1	peak110	70.37	3.184945	1033677	IHMA87_00969	1032698	1034746	+	0
IHMA87_1	peak125	70.23	3.181145	1088835	IHMA87_01020	1087621	1088796	-	40
IHMA87_1	peak453	70.08	3.09971	4405798	IHMA87_04118	4405704	4406882	-	0
IHMA87_1	peak316	70.03	3.180815	2706121	IHMA87_02575	2706034	2706417	+	0
IHMA87_1	peak641	69.76	3.1282300000000003	6151816	IHMA87_05779	6151657	6153669	-	0
IHMA87_1	peak446	69.67	3.17585	4348333	IHMA87_04063	4348219	4349253	+	0
IHMA87_1	peak199	69.18	3.16583	1958535	IHMA87_01830	1958588	1961326	+	52
IHMA87_1	peak202	68.38	3.149175	2036527	IHMA87_01890	2036559	2037035	+	31
IHMA87_1	peak73	68.18	2.94552	705754	IHMA87_00666	702019	706092	+	0
IHMA87_1	peak385	67.92	3.111905	3626533	IHMA87_03358	3625342	3626805	-	0
IHMA87_1	peak143	67.88	3.140405	1282162	IHMA87_01190	1281228	1282700	-	0
IHMA87_1	peak413	67.66	3.082775	3844369	IHMA87_03584	3844272	3845504	-	0
IHMA87_1	peak291	67.32	3.124615	2546548	IHMA87_02429	2545130	2546644	-	0
IHMA87_1	peak311	66.91	3.12074	2685525	IHMA87_02546	2684879	2685898	-	0
IHMA87_1	peak54	65.72	3.094605	607653	IHMA87_00563	607779	607926	-	125
IHMA87_1	peak403	65.65	3.098325	3698213	IHMA87_03443	3697486	3698247	-	0
IHMA87_1	peak133	65.39	3.0921000000000003	1172216	IHMA87_01086	1171771	1173210	+	0
IHMA87_1	peak356	65.2	3.02917	3316067	IHMA87_03076	3315309	3316679	-	0
IHMA87_1	peak7	64.91	3.08408	58399	IHMA87_00045	59228	62380	+	828
IHMA87_1	peak342	64.66	3.08132	3120465	IHMA87_02896	3120187	3120492	-	0
IHMA87_1	peak660	63.92	3.020375	6195461	IHMA87_05810	6194035	6195549	-	0
IHMA87_1	peak155	63.35	2.8844950000000003	1436284	IHMA87_01328	1436368	1437783	+	83
IHMA87_1	peak33	63.24	2.80291	489944	IHMA87_00443	489979	490482	+	34
IHMA87_1	peak697	63.21	2.90254	6510965	IHMA87_06102	6510731	6512107	-	0
IHMA87_1	peak70	63.17	2.8202	698125	IHMA87_00656	697127	698320	+	0
IHMA87_1	peak486	62.55	3.0130600000000003	4604528	IHMA87_04316	4604522	4604836	+	0
IHMA87_1	peak555	62.27	3.032255	5271320	IHMA87_04957	5271087	5271761	-	0
IHMA87_1	peak279	62.08	3.0271600000000003	2501147	IHMA87_02383	2500927	2501706	+	0
IHMA87_1	peak174	61.8	3.022655	1737513	IHMA87_01607	1737516	1737950	+	2
IHMA87_1	peak152	61.2	3.0082750000000003	1432079	IHMA87_01323	1432074	1433135	+	0
IHMA87_1	peak416	61.03	3.00769	3852290	IHMA87_03591	3852227	3853513	+	0
IHMA87_1	peak334	60.39	2.99957	3056344	IHMA87_02838	3056552	3057490	+	207
IHMA87_1	peak612	60.3	2.99581	5768559	IHMA87_05437	5768394	5769365	-	0
IHMA87_1	peak157	60.25	2.988725	1447493	IHMA87_01334	1446617	1447906	+	0
IHMA87_1	peak628	59.99	2.9686	6053732	IHMA87_05686	6052824	6054407	+	0
IHMA87_1	peak417	59.6	2.983145	3879975	IHMA87_03619	3879869	3881296	+	0
IHMA87_1	peak167	59.48	2.96289	1598917	IHMA87_01470	1598471	1599037	+	0
IHMA87_1	peak341	59.34	2.974135	3119651	IHMA87_02894	3119481	3119729	-	0
IHMA87_1	peak693	59.16	2.97737	6478556	IHMA87_06070	6478478	6478690	-	0
IHMA87_1	peak185	59.12	2.97383	1891958	IHMA87_01763	1891988	1893457	+	29
IHMA87_1	peak427	59.11	2.9716050000000003	4064395	IHMA87_03792	4064273	4064689	-	0
IHMA87_1	peak171	59.02	2.967695	1708378	IHMA87_01578	1706965	1708740	+	0
IHMA87_1	peak397	58.17	2.95428	3681227	IHMA87_03428	3681022	3682074	-	0
IHMA87_1	peak352	58.14	2.92967	3185603	IHMA87_02955	3184734	3185618	-	0
IHMA87_1	peak358	57.71	2.9449500000000004	3374306	IHMA87_03130	3373135	3374298	-	9
IHMA87_1	peak56	57.47	2.905865	623349	IHMA87_00576	623176	624447	-	0
IHMA87_1	peak638	57.42	2.93051	6141664	IHMA87_05774	6141650	6142051	-	0
IHMA87_1	peak238	57.26	2.8889750000000003	2339132	IHMA87_02192	2338878	2340296	-	0
IHMA87_1	peak517	56.88	2.929385	5072395	IHMA87_04751	5071830	5073041	-	0
IHMA87_1	peak359	56.78	2.9254	3407449	IHMA87_03161	3406732	3407703	+	0
IHMA87_1	peak153	56.55	2.918435	1432757	IHMA87_01323	1432074	1433135	+	0
IHMA87_1	peak655	56.29	2.82071	6185301	IHMA87_05800	6183851	6185305	-	0
IHMA87_1	peak690	56.1	2.7504850000000003	6443731	IHMA87_06037	6442279	6445020	-	0
IHMA87_1	peak658	56.07	2.91507	6189931	IHMA87_05806	6189861	6191336	+	0
IHMA87_1	peak474	55.86	2.88974	4548496	IHMA87_04254	4547062	4548576	-	0
IHMA87_1	peak392	55.24	2.89644	3644927	IHMA87_03387	3644862	3645371	+	0
IHMA87_1	peak442	55.04	2.890845	4273707	IHMA87_03991	4273332	4275047	+	0
IHMA87_1	peak468	54.45	2.87887	4538671	IHMA87_04246	4537311	4539056	-	0
IHMA87_1	peak114	54.38	2.71097	1042988	IHMA87_00979	1042436	1043299	-	0
IHMA87_1	peak471	53.76	2.8686550000000004	4544372	IHMA87_04251	4544432	4545385	-	59
IHMA87_2	peak738	53.54	2.864315	145716	IHMA87_06277	145705	147306	+	0
IHMA87_1	peak75	53.42	2.7393300000000003	709679	IHMA87_00667	706158	710357	+	0
IHMA87_1	peak248	53.41	2.745755	2363312	IHMA87_02221	2362554	2363663	-	0
IHMA87_1	peak465	53.33	2.855205	4534484	IHMA87_04245	4534993	4537218	-	508
IHMA87_1	peak541	52.86	2.848115	5241557	IHMA87_04929	5241147	5241437	+	121
IHMA87_1	peak136	52.82	2.7729850000000003	1211170	IHMA87_01119	1209540	1212392	-	0
IHMA87_1	peak165	52.64	2.844785	1557437	IHMA87_01435	1557571	1558002	+	133
IHMA87_1	peak338	52.53	2.80771	3110573	IHMA87_02882	3109951	3110883	+	0
IHMA87_1	peak369	52.26	2.81311	3530339	IHMA87_03265	3529766	3531208	+	0
IHMA87_1	peak63	51.8	2.822805	681600	IHMA87_00637	681124	681546	-	55
IHMA87_1	peak98	51.68	2.823985	830984	IHMA87_00780	830724	830945	-	40
IHMA87_1	peak91	51.3	2.71857	726023	IHMA87_00697	725789	726145	+	0
IHMA87_1	peak430	50.7	2.798335	4098250	IHMA87_03823	4097610	4098290	-	0
IHMA87_1	peak194	50.69	2.794315	1925217	IHMA87_01792	1924059	1925177	+	41
IHMA87_2	peak714	50.68	2.797105	33739	IHMA87_06151	32102	33976	-	0
IHMA87_1	peak519	50.37	2.797905	5074767	IHMA87_04754	5074292	5074720	-	48
IHMA87_1	peak571	49.7	2.782475	5335390	IHMA87_05021	5332747	5335578	-	0
IHMA87_1	peak303	49.58	2.667755	2612434	IHMA87_02477	2611001	2612782	-	0
IHMA87_1	peak307	48.82	2.7657099999999994	2644943	IHMA87_02506	2644715	2645689	-	0
IHMA87_1	peak237	47.95	2.74693	2326754	IHMA87_02178	2325347	2327194	-	0
IHMA87_1	peak458	47.74	2.74315	4477682	IHMA87_04193	4476594	4477661	-	22
IHMA87_1	peak196	47.28	2.73316	1932333	IHMA87_01800	1932324	1933520	-	0
IHMA87_1	peak261	47.05	2.728275	2411647	IHMA87_02277	2411772	2412680	-	124
IHMA87_1	peak671	46.62	2.72117	6262922	IHMA87_05870	6260815	6262890	+	33
IHMA87_1	peak35	46.32	2.611835	498349	IHMA87_00452	497342	499756	-	0
IHMA87_1	peak340	46.13	2.70276	3118602	IHMA87_02893	3118359	3118805	-	0
IHMA87_1	peak394	45.63	2.683545	3653810	IHMA87_03403	3652816	3653310	+	501
IHMA87_1	peak161	45.04	2.65888	1543255	IHMA87_01424	1543281	1544762	-	25
IHMA87_1	peak330	44.95	2.68178	2967314	IHMA87_02758	2965881	2967533	-	0
IHMA87_1	peak166	44.93	2.6819550000000003	1575333	IHMA87_01449	1573608	1576775	+	0
IHMA87_1	peak702	44.9	2.682515	6525912	IHMA87_06116	6524240	6525976	-	0
IHMA87_1	peak361	44.7	2.67863	3411149	IHMA87_03165	3410226	3411635	+	0
IHMA87_1	peak53	44.67	2.679525	605244	IHMA87_00559	604860	605144	-	101
IHMA87_1	peak293	44.63	2.6404300000000003	2548393	IHMA87_02431	2548489	2551074	-	95
IHMA87_1	peak0	44.33	2.607095	3893	IHMA87_00004	3793	6213	+	0
IHMA87_1	peak502	44.33	2.662615	4884551	IHMA87_04578	4882284	4885171	-	0
IHMA87_1	peak551	44.25	2.66864	5266142	IHMA87_04953	5265468	5266568	-	0
IHMA87_2	peak705	44.1	2.662405	6290	IHMA87_06124	4213	5367	+	924
IHMA87_2	peak707	44.1	2.662725	7299	IHMA87_06124	4213	5367	+	1933
IHMA87_1	peak661	44.04	2.6625400000000004	6197105	IHMA87_05811	6196423	6197796	-	0
IHMA87_1	peak259	43.71	2.655	2391681	IHMA87_02253	2390397	2391977	+	0
IHMA87_1	peak251	43.65	2.652195	2371626	IHMA87_02236	2371925	2372425	-	298
IHMA87_2	peak716	43.05	2.643085	52056	IHMA87_06169	51068	54085	+	0
IHMA87_1	peak92	43.0	2.6140600000000003	726865	IHMA87_00699	726570	727190	+	0
IHMA87_1	peak38	42.77	2.63354	566566	IHMA87_00524	565457	566647	-	0
IHMA87_1	peak5	42.55	2.6337650000000004	36369	IHMA87_00036	35674	36297	-	73
IHMA87_2	peak739	42.34	2.62922	148099	IHMA87_06277	145705	147306	+	794
IHMA87_1	peak250	42.34	2.6287700000000003	2366545	IHMA87_02226	2366096	2367025	-	0
IHMA87_1	peak670	42.18	2.62243	6233723	IHMA87_05840	6233573	6233728	-	0
IHMA87_1	peak118	42.14	2.62155	1048046	IHMA87_00985	1047496	1047675	-	372
IHMA87_1	peak267	41.95	2.617545	2465361	IHMA87_02348	2462982	2465360	+	2
IHMA87_1	peak267	41.95	2.617545	2465361	IHMA87_02349	2465364	2465666	+	2
IHMA87_1	peak88	41.28	2.56556	721011	IHMA87_00686	720717	721256	+	0
IHMA87_2	peak741	40.84	2.568005	149380	IHMA87_06278	149567	150595	-	186
IHMA87_1	peak354	40.7	2.58947	3259959	IHMA87_03028	3258567	3260438	+	0
IHMA87_1	peak563	40.34	2.55313	5301358	IHMA87_04989	5300089	5301624	+	0
IHMA87_1	peak505	39.11	2.5522400000000003	4903380	IHMA87_04588	4902970	4903860	-	0
IHMA87_1	peak323	38.3	2.512785	2908997	IHMA87_02731	2908577	2909881	-	0
IHMA87_1	peak494	37.64	2.516155	4739732	IHMA87_04449	4739721	4739948	+	0
IHMA87_1	peak228	37.44	2.516265	2302393	IHMA87_02155	2302582	2302824	+	188
IHMA87_1	peak264	36.85	2.498495	2442901	IHMA87_02314	2442975	2443184	+	73
IHMA87_1	peak55	36.83	2.49894	618950	IHMA87_00571	618828	619244	+	0
IHMA87_1	peak222	36.49	2.4946	2272477	IHMA87_02127	2271525	2273195	+	0
IHMA87_1	peak324	36.48	2.4895	2914168	IHMA87_02733	2913172	2914146	-	23
IHMA87_1	peak353	36.43	2.488615	3222047	IHMA87_02992	3220965	3223163	-	0
