## Supplementary Dataset 1 for "Determination of the Two-Component Systems regulatory network reveals core and accessory regulations across *Pseudomonas aeruginosa* lineages": CS29_TtsR-PA14_16350_ALLpeaks_PA14.tab

chrom	peakID	log(qvalue)	fold_enrichment	summit_position	closest_gene	gene_start	gene_end	strand	distance_to_closest_gene
refseq|NC_008463.1|chromosome	peak45	4453.55	27.50392	316851	PA14_03470	316965	318164	+	113
refseq|NC_008463.1|chromosome	peak420	2032.22	15.885279999999998	4278804	PA14_48060	4277525	4278964	-	0
refseq|NC_008463.1|chromosome	peak381	1250.82	11.714815000000002	3728067	PA14_41760	3727851	3728876	-	0
refseq|NC_008463.1|chromosome	peak430	1054.48	10.52437	4425055	PA14_49740	4424601	4425290	-	0
refseq|NC_008463.1|chromosome	peak645	855.71	9.076335	6116131	PA14_68560	6115411	6116013	-	119
refseq|NC_008463.1|chromosome	peak7	834.81	9.12048	27575	PA14_00290	26732	27556	+	20
refseq|NC_008463.1|chromosome	peak47	744.65	8.336224999999999	381503	PA14_04270	381627	382592	+	123
refseq|NC_008463.1|chromosome	peak354	723.86	8.4215	3354721	PA14_37680	3354806	3356473	+	84
refseq|NC_008463.1|chromosome	peak9	695.32	8.026115	53032	PA14_00510	42934	53265	+	0
refseq|NC_008463.1|chromosome	peak182	665.9	8.030535	1472957	PA14_17150	1470564	1472948	+	10
refseq|NC_008463.1|chromosome	peak403	620.56	7.708425	4086289	PA14_45970	4086509	4089217	-	219
refseq|NC_008463.1|chromosome	peak465	586.15	7.46421	4664933	PA14_52610	4664895	4665899	-	0
refseq|NC_008463.1|chromosome	peak258	533.91	7.0551200000000005	2168044	PA14_24790	2167408	2168673	-	0
refseq|NC_008463.1|chromosome	peak11	523.91	6.171495	141408	PA14_01510	141481	141762	-	72
refseq|NC_008463.1|chromosome	peak538	468.93	6.405710000000001	5263773	PA14_59100	5262925	5264250	+	0
refseq|NC_008463.1|chromosome	peak44	466.1	6.036160000000001	312427	PA14_03400	312167	312499	-	0
refseq|NC_008463.1|chromosome	peak427	450.4	6.186325	4353256	PA14_49020	4353287	4353553	+	30
refseq|NC_008463.1|chromosome	peak67	447.5	6.369675000000001	617918	PA14_07130	616135	618132	+	0
refseq|NC_008463.1|chromosome	peak402	420.9	6.194835	4071567	PA14_45800	4070706	4071677	-	0
refseq|NC_008463.1|chromosome	peak293	403.93	6.04903	2514145	PA14_29060	2514283	2514762	+	137
refseq|NC_008463.1|chromosome	peak521	380.19	5.872745	5152681	PA14_57880	5151673	5152482	-	200
refseq|NC_008463.1|chromosome	peak574	371.86	5.80767	5370109	PA14_60270	5368835	5369929	-	181
refseq|NC_008463.1|chromosome	peak157	369.17	5.791505	1301038	PA14_15350	1301126	1302328	+	87
refseq|NC_008463.1|chromosome	peak94	352.56	5.632655	737376	PA14_08620	738405	739343	+	1028
refseq|NC_008463.1|chromosome	peak288	351.44	5.629535	2485916	PA14_28820	2485638	2488136	+	0
refseq|NC_008463.1|chromosome	peak647	344.94	5.5600950000000005	6127856	PA14_68710	6125795	6128134	+	0
refseq|NC_008463.1|chromosome	peak670	344.59	5.583515	6313376	PA14_70860	6311131	6312102	-	1275
refseq|NC_008463.1|chromosome	peak103	336.22	5.3746	755024	PA14_08790	754693	755064	+	0
refseq|NC_008463.1|chromosome	peak39	326.99	5.26815	305744	PA14_03340	304673	305599	-	146
refseq|NC_008463.1|chromosome	peak462	324.46	5.382555	4632601	PA14_52230	4631099	4633327	-	0
refseq|NC_008463.1|chromosome	peak6	322.49	5.245785	21410	PA14_00200	21088	21594	-	0
refseq|NC_008463.1|chromosome	peak378	311.07	5.290324999999999	3720892	PA14_41680	3720802	3721626	+	0
refseq|NC_008463.1|chromosome	peak598	308.55	5.275544999999999	5536899	PA14_62040	5535182	5535889	-	1011
refseq|NC_008463.1|chromosome	peak5	298.75	4.886235	16581	PA14_00150	16336	16608	-	0
refseq|NC_008463.1|chromosome	peak597	294.98	4.0899350000000005	5536276	PA14_62040	5535182	5535889	-	388
refseq|NC_008463.1|chromosome	peak147	293.99	4.516775	1197838	PA14_13940	1196245	1197924	+	0
refseq|NC_008463.1|chromosome	peak607	288.36	5.08656	5597972	PA14_62730	5597947	5598861	-	0
refseq|NC_008463.1|chromosome	peak410	279.43	5.01366	4152169	PA14_46610	4152349	4152822	-	179
refseq|NC_008463.1|chromosome	peak570	278.65	5.010095	5354715	PA14_60110	5354046	5354756	-	0
refseq|NC_008463.1|chromosome	peak159	276.06	4.98275	1302666	PA14_15360	1302743	1303723	-	76
refseq|NC_008463.1|chromosome	peak162	272.01	4.9485	1307071	PA14_15435	1307101	1308090	-	29
refseq|NC_008463.1|chromosome	peak257	268.11	4.90818	2160618	PA14_24710	2160174	2160797	+	0
refseq|NC_008463.1|chromosome	peak578	267.7	4.89091	5398889	PA14_60570	5398633	5399121	+	0
refseq|NC_008463.1|chromosome	peak282	267.04	4.838865	2479113	PA14_28790	2478975	2479136	+	0
refseq|NC_008463.1|chromosome	peak552	259.39	4.705215000000001	5306516	PA14_59630	5305679	5306710	-	0
refseq|NC_008463.1|chromosome	peak483	258.83	4.556585	4868387	PA14_54920	4867504	4871967	-	0
refseq|NC_008463.1|chromosome	peak1	250.55	4.70468	4927	PA14_00050	4275	6695	+	0
refseq|NC_008463.1|chromosome	peak493	247.32	4.504995	4894731	PA14_55090	4894348	4894746	+	0
refseq|NC_008463.1|chromosome	peak298	240.98	4.657555	2568001	PA14_29620	2566425	2567978	-	24
refseq|NC_008463.1|chromosome	peak64	240.02	4.58947	590282	PA14_06770	590293	591075	+	10
refseq|NC_008463.1|chromosome	peak487	239.78	4.646005000000001	4879583	PA14_54950	4878789	4880135	-	0
refseq|NC_008463.1|chromosome	peak250	239.66	4.62834	2069851	PA14_23810	2068904	2069914	+	0
refseq|NC_008463.1|chromosome	peak529	238.03	4.556865	5217492	PA14_58570	5217322	5219583	-	0
refseq|NC_008463.1|chromosome	peak637	225.81	4.47673	5997067	PA14_67190	5996863	5997744	-	0
refseq|NC_008463.1|chromosome	peak690	222.13	4.47957	6464295	PA14_72540	6462110	6464314	-	0
refseq|NC_008463.1|chromosome	peak210	221.74	4.428755000000001	1817776	PA14_21030	1817157	1817762	+	15
refseq|NC_008463.1|chromosome	peak33	220.92	4.189265000000001	300054	PA14_03310	300333	301931	+	278
refseq|NC_008463.1|chromosome	peak477	219.22	4.320539999999999	4860361	PA14_54850	4860413	4860634	+	51
refseq|NC_008463.1|chromosome	peak95	219.11	4.44032	737985	PA14_08620	738405	739343	+	419
refseq|NC_008463.1|chromosome	peak81	218.03	4.44118	707409	PA14_08280	707111	707713	+	0
refseq|NC_008463.1|chromosome	peak502	213.9	4.38084	4973964	PA14_55730	4973983	4974786	+	18
refseq|NC_008463.1|chromosome	peak411	213.45	4.38705	4153815	PA14_46620	4152844	4154124	-	0
refseq|NC_008463.1|chromosome	peak231	209.64	4.35372	1987624	PA14_22910	1986649	1988475	+	0
refseq|NC_008463.1|chromosome	peak486	209.21	4.348084999999999	4876789	PA14_54940	4875551	4878535	-	0
refseq|NC_008463.1|chromosome	peak431	205.4	4.317015	4434677	PA14_49870	4434110	4434649	-	29
refseq|NC_008463.1|chromosome	peak240	200.63	4.26741	2028322	PA14_23370	2028084	2029220	+	0
refseq|NC_008463.1|chromosome	peak375	198.4	4.224345	3713219	PA14_41570	3712447	3713499	-	0
refseq|NC_008463.1|chromosome	peak83	195.34	3.90961	711442	PA14_08300	707772	711431	+	12
refseq|NC_008463.1|chromosome	peak363	193.33	4.181495	3563618	PA14_39990	3563689	3564456	+	70
refseq|NC_008463.1|chromosome	peak604	188.61	4.129255000000001	5544873	PA14_62130	5544387	5545403	-	0
refseq|NC_008463.1|chromosome	peak505	186.77	4.034575	5045560	PA14_56620	5045603	5045905	+	42
refseq|NC_008463.1|chromosome	peak280	181.54	4.063525	2476664	PA14_28770	2476671	2478314	+	6
refseq|NC_008463.1|chromosome	peak700	180.67	4.061285	6537470	PA14_73420	6537049	6537456	-	15
refseq|NC_008463.1|chromosome	peak666	180.08	4.046215	6259171	PA14_70190	6259133	6259369	-	0
refseq|NC_008463.1|chromosome	peak311	174.07	3.980785	2697866	PA14_31030	2697052	2698281	-	0
refseq|NC_008463.1|chromosome	peak278	174.06	3.992955	2470191	PA14_28680	2469972	2470328	+	0
refseq|NC_008463.1|chromosome	peak440	173.39	3.911845000000001	4562383	PA14_51330	4561030	4562088	-	296
refseq|NC_008463.1|chromosome	peak642	167.24	3.92393	6082392	PA14_68170	6082452	6083510	+	59
refseq|NC_008463.1|chromosome	peak315	166.13	3.90949	2725450	PA14_31340	2725301	2725657	+	0
refseq|NC_008463.1|chromosome	peak498	163.86	3.878435000000001	4952278	PA14_55610	4948578	4951673	+	606
refseq|NC_008463.1|chromosome	peak669	156.31	3.79281	6312743	PA14_70860	6311131	6312102	-	642
refseq|NC_008463.1|chromosome	peak631	152.32	3.758845	5917025	PA14_66350	5916990	5918792	+	0
refseq|NC_008463.1|chromosome	peak422	151.47	3.753415	4287176	PA14_48160	4286772	4289348	+	0
refseq|NC_008463.1|chromosome	peak348	150.04	3.722735	3209617	PA14_36050	3209914	3211497	-	296
refseq|NC_008463.1|chromosome	peak125	148.59	3.715465	925319	PA14_10730	923965	925350	-	0
refseq|NC_008463.1|chromosome	peak525	142.94	3.657985	5192559	PA14_58320	5192561	5193829	-	1
refseq|NC_008463.1|chromosome	peak313	142.35	3.65156	2708194	PA14_31150	2708294	2708695	-	99
refseq|NC_008463.1|chromosome	peak634	142.3	3.4413	5950601	PA14_66650	5950443	5951039	-	0
refseq|NC_008463.1|chromosome	peak466	142.21	3.5202600000000004	4678648	PA14_52790	4678646	4679425	-	0
refseq|NC_008463.1|chromosome	peak221	141.69	3.565375	1933662	PA14_22140	1933020	1933820	-	0
refseq|NC_008463.1|chromosome	peak476	140.59	3.61672	4829563	PA14_54480	4829610	4830554	+	46
refseq|NC_008463.1|chromosome	peak344	139.85	3.301355	3181080	PA14_35760	3181060	3181524	-	0
refseq|NC_008463.1|chromosome	peak463	139.8	3.482895	4644004	PA14_52330	4644009	4644323	+	4
refseq|NC_008463.1|chromosome	peak216	139.28	3.145	1924499	PA14_22090	1923032	1924132	-	368
refseq|NC_008463.1|chromosome	peak329	137.32	3.58654	2975720	PA14_33630	2972068	2978637	+	0
refseq|NC_008463.1|chromosome	peak70	136.61	3.519055	637869	PA14_07430	634969	637740	-	130
refseq|NC_008463.1|chromosome	peak223	136.29	3.390665	1936654	PA14_22230	1936671	1936868	-	16
refseq|NC_008463.1|chromosome	peak222	136.17	3.4597	1935996	PA14_22220	1935907	1936104	-	0
refseq|NC_008463.1|chromosome	peak131	134.92	3.48848	1002928	PA14_11590	1002496	1003503	-	0
refseq|NC_008463.1|chromosome	peak109	134.0	3.186765	762640	PA14_08910	762589	763275	+	0
refseq|NC_008463.1|chromosome	peak355	133.97	3.5572	3367662	PA14_37760	3366606	3367769	+	0
refseq|NC_008463.1|chromosome	peak522	132.56	3.53455	5155021	PA14_57920	5154983	5155510	+	0
refseq|NC_008463.1|chromosome	peak382	131.62	3.52298	3729640	PA14_41780	3728917	3729678	-	0
refseq|NC_008463.1|chromosome	peak10	131.37	3.514655	97583	PA14_00980	96450	97409	-	175
refseq|NC_008463.1|chromosome	peak21	128.44	3.47837	269200	PA14_03040	267696	269201	-	0
refseq|NC_008463.1|chromosome	peak211	128.21	3.487495	1820375	PA14_21050	1819004	1820782	-	0
refseq|NC_008463.1|chromosome	peak359	126.93	3.473965	3457229	PA14_38750	3456053	3457216	-	14
refseq|NC_008463.1|chromosome	peak518	126.13	3.45596	5142555	PA14_57740	5142550	5143308	-	0
refseq|NC_008463.1|chromosome	peak518	126.13	3.45596	5142555	PA14_57730	5141460	5142563	+	0
refseq|NC_008463.1|chromosome	peak542	125.76	3.17685	5271272	PA14_59200	5270777	5272666	+	0
refseq|NC_008463.1|chromosome	peak676	125.27	3.325405	6355643	PA14_71320	6355205	6355774	+	0
refseq|NC_008463.1|chromosome	peak342	124.4	3.16772	3179422	PA14_35740	3177507	3180521	+	0
refseq|NC_008463.1|chromosome	peak123	123.89	3.39489	895576	PA14_10370	895688	897481	-	111
refseq|NC_008463.1|chromosome	peak274	123.8	3.240025	2419502	PA14_27950	2419182	2419664	+	0
refseq|NC_008463.1|chromosome	peak582	122.81	3.40983	5427931	PA14_60850	5426706	5427869	-	63
refseq|NC_008463.1|chromosome	peak207	122.56	3.4213950000000004	1762844	PA14_20510	1762508	1763482	+	0
refseq|NC_008463.1|chromosome	peak353	122.35	3.41871	3232556	PA14_36290	3231514	3232551	-	6
refseq|NC_008463.1|chromosome	peak89	122.16	3.41123	725268	PA14_08470	725254	725676	-	0
refseq|NC_008463.1|chromosome	peak621	122.1	3.294225	5813048	PA14_65200	5810076	5812799	-	250
refseq|NC_008463.1|chromosome	peak374	121.65	3.40874	3690915	PA14_41380	3689939	3691609	-	0
refseq|NC_008463.1|chromosome	peak58	119.82	3.37594	501736	PA14_05640	499715	501907	+	0
refseq|NC_008463.1|chromosome	peak264	119.22	3.280845	2240896	PA14_25620	2240409	2240945	+	0
refseq|NC_008463.1|chromosome	peak541	119.11	3.23845	5270545	PA14_59190	5270173	5270643	+	0
refseq|NC_008463.1|chromosome	peak128	118.73	3.37577	958006	PA14_11070	957412	958158	+	0
refseq|NC_008463.1|chromosome	peak154	117.7	3.28053	1253900	PA14_14710	1253836	1254327	+	0
refseq|NC_008463.1|chromosome	peak4	116.25	3.3467	14406	PA14_00120	14236	15123	+	0
refseq|NC_008463.1|chromosome	peak233	114.64	3.3289100000000005	2000129	PA14_23070	2000159	2001628	+	29
refseq|NC_008463.1|chromosome	peak610	114.63	3.32738	5617003	PA14_62940	5617015	5617821	-	11
refseq|NC_008463.1|chromosome	peak479	114.37	3.11841	4862569	PA14_54870	4861608	4862516	-	54
refseq|NC_008463.1|chromosome	peak134	113.36	3.29542	1012296	PA14_11680	1012365	1013081	+	68
refseq|NC_008463.1|chromosome	peak551	112.68	3.0819399999999995	5305232	PA14_59620	5305003	5305668	-	0
refseq|NC_008463.1|chromosome	peak360	112.32	3.29145	3488421	PA14_39160	3488469	3489404	+	47
refseq|NC_008463.1|chromosome	peak480	112.3	3.277085	4863955	PA14_54890	4863414	4865318	-	0
refseq|NC_008463.1|chromosome	peak66	111.99	3.279515	615893	PA14_07110	614888	615889	-	5
refseq|NC_008463.1|chromosome	peak326	107.96	3.176245	2932288	PA14_33340	2931455	2934685	-	0
refseq|NC_008463.1|chromosome	peak347	107.6	3.17309	3190010	PA14_35850	3189927	3190406	+	0
refseq|NC_008463.1|chromosome	peak390	105.23	3.2089	3915255	PA14_44000	3915162	3916391	-	0
refseq|NC_008463.1|chromosome	peak206	104.75	3.195785	1761653	PA14_20510	1762508	1763482	+	854
refseq|NC_008463.1|chromosome	peak509	102.35	3.16949	5089295	PA14_57130	5088872	5089351	-	0
refseq|NC_008463.1|chromosome	peak577	101.5	3.05872	5382076	PA14_60370	5379415	5382246	-	0
refseq|NC_008463.1|chromosome	peak540	101.22	3.15613	5267949	PA14_59170	5267621	5267854	-	96
refseq|NC_008463.1|chromosome	peak472	100.86	2.98442	4753976	PA14_53600	4753546	4754154	+	0
refseq|NC_008463.1|chromosome	peak516	100.81	3.1365350000000003	5129552	PA14_57590	5129074	5129502	-	51
refseq|NC_008463.1|chromosome	peak478	100.78	3.14163	4861575	PA14_54870	4861608	4862516	-	32
refseq|NC_008463.1|chromosome	peak494	98.88	3.130935	4895446	PA14_55100	4895224	4895700	-	0
refseq|NC_008463.1|chromosome	peak443	97.85	3.11849	4574112	PA14_51450	4572629	4575148	-	0
refseq|NC_008463.1|chromosome	peak500	97.56	3.112975	4954561	PA14_55610	4948578	4951673	+	2889
refseq|NC_008463.1|chromosome	peak252	97.1	3.10872	2107356	PA14_24270	2105253	2107910	+	0
refseq|NC_008463.1|chromosome	peak620	95.65	3.00051	5808813	PA14_65180	5808695	5809114	-	0
refseq|NC_008463.1|chromosome	peak350	94.71	3.071015	3225899	PA14_36200	3225300	3226106	+	0
refseq|NC_008463.1|chromosome	peak88	94.32	2.989185	718821	PA14_08390	718670	719464	+	0
refseq|NC_008463.1|chromosome	peak585	94.23	3.065115	5458533	PA14_61190	5457101	5458807	-	0
refseq|NC_008463.1|chromosome	peak175	94.07	3.0703050000000003	1372566	PA14_16110	1372594	1372878	+	27
refseq|NC_008463.1|chromosome	peak270	94.03	3.0633799999999995	2364569	PA14_27210	2364303	2364869	+	0
refseq|NC_008463.1|chromosome	peak93	92.62	2.98072	735699	PA14_08620	738405	739343	+	2705
refseq|NC_008463.1|chromosome	peak320	92.62	3.046905	2854840	PA14_32790	2848568	2864206	+	0
refseq|NC_008463.1|chromosome	peak166	91.86	3.037565	1314926	PA14_15540	1314366	1315988	+	0
refseq|NC_008463.1|chromosome	peak512	90.76	3.024505	5104186	PA14_57290	5104093	5105346	-	0
refseq|NC_008463.1|chromosome	peak193	90.27	2.97527	1518957	PA14_17670	1518968	1519621	+	10
refseq|NC_008463.1|chromosome	peak370	89.97	2.9378	3637847	PA14_40770	3637871	3639529	+	23
refseq|NC_008463.1|chromosome	peak167	89.85	3.01378	1318907	PA14_15580	1317407	1320187	+	0
refseq|NC_008463.1|chromosome	peak305	89.64	2.999105	2653392	PA14_30620	2652368	2653396	-	0
refseq|NC_008463.1|chromosome	peak49	87.94	2.98818	417422	PA14_04700	417456	418442	+	33
refseq|NC_008463.1|chromosome	peak236	86.82	2.974925	2024280	PA14_23330	2024157	2025836	+	0
refseq|NC_008463.1|chromosome	peak98	86.52	2.96563	745358	PA14_08740	745034	745534	+	0
refseq|NC_008463.1|chromosome	peak429	85.71	2.95245	4403627	PA14_49520	4403159	4405534	-	0
refseq|NC_008463.1|chromosome	peak362	85.51	2.95109	3538978	PA14_39710	3538190	3538888	+	91
refseq|NC_008463.1|chromosome	peak643	84.6	2.94726	6114431	PA14_68550	6114488	6115396	+	56
refseq|NC_008463.1|chromosome	peak74	84.46	2.942735	658305	PA14_07660	658179	659450	-	0
refseq|NC_008463.1|chromosome	peak146	83.72	2.659575	1195737	PA14_13920	1195465	1195623	+	115
refseq|NC_008463.1|chromosome	peak325	83.55	2.927975	2930960	PA14_33330	2930093	2931397	-	0
refseq|NC_008463.1|chromosome	peak614	83.36	2.897575	5670857	PA14_63605	5669268	5672348	-	0
refseq|NC_008463.1|chromosome	peak623	81.99	2.874715	5820308	PA14_65320	5820141	5821112	-	0
refseq|NC_008463.1|chromosome	peak352	81.6	2.90065	3230306	PA14_36270	3230292	3231167	-	0
refseq|NC_008463.1|chromosome	peak328	81.08	2.89572	2972207	PA14_33630	2972068	2978637	+	0
refseq|NC_008463.1|chromosome	peak554	76.85	2.82948	5320193	PA14_59770	5319600	5320295	-	0
refseq|NC_008463.1|chromosome	peak351	76.16	2.82715	3226912	PA14_36230	3226905	3227582	+	0
refseq|NC_008463.1|chromosome	peak262	74.97	2.81009	2193910	PA14_25080	2192750	2194897	+	0
refseq|NC_008463.1|chromosome	peak394	74.86	2.80857	3923175	PA14_44070	3923114	3924400	+	0
refseq|NC_008463.1|chromosome	peak85	71.37	2.76209	713534	PA14_08320	713513	713815	+	0
