## Supplementary Dataset 1 for "Determination of the Two-Component Systems regulatory network reveals core and accessory regulations across *Pseudomonas aeruginosa* lineages": CS29_TtsR-PA3714_ALLpeaks_PAO1.tab

chrom	peakID	log(qvalue)	fold_enrichment	summit_position	closest_gene	gene_start	gene_end	strand	distance_to_closest_gene
refseq|NC_002516.2|chromosome	peak13	1783.08	17.04605	302725	PA0267	302824	304023	+	98
refseq|NC_002516.2|chromosome	peak53	902.82	8.2519	1355808	PA1249	1355631	1357070	+	0
refseq|NC_002516.2|chromosome	peak70	701.79	9.8583	1906596	PA1763	1905797	1906822	+	0
refseq|NC_002516.2|chromosome	peak49	483.47	7.945035000000001	1224876	PA1132	1224641	1225330	+	0
refseq|NC_002516.2|chromosome	peak111	354.12	6.06844	3103774	PA2741	3103643	3103999	-	0
refseq|NC_002516.2|chromosome	peak5	307.12	5.205125	27512	PA0025	26711	27535	+	0
refseq|NC_002516.2|chromosome	peak82	290.81	4.855785	2281658	PA2075	2279917	2281578	-	81
refseq|NC_002516.2|chromosome	peak59	282.07	4.82623	1557938	PA1429	1555012	1557720	+	219
refseq|NC_002516.2|chromosome	peak36	241.57	2.14411	796303	PA0728	795793	796776	+	0
refseq|NC_002516.2|chromosome	peak120	241.28	5.19012	3401314	PA3038	3400684	3401949	+	0
refseq|NC_002516.2|chromosome	peak136	207.99	4.1056	4085032	PA3647	4084505	4085011	-	22
refseq|NC_002516.2|chromosome	peak4	200.29	4.0209850000000005	21416	PA0019	21067	21573	-	0
refseq|NC_002516.2|chromosome	peak175	190.54	3.973655	4989097	PA4456	4988082	4988891	-	207
refseq|NC_002516.2|chromosome	peak175	190.54	3.973655	4989097	PA4457	4989305	4990285	+	207
refseq|NC_002516.2|chromosome	peak112	190.45	4.3935200000000005	3178883	PA2824	3177090	3179450	+	0
refseq|NC_002516.2|chromosome	peak3	180.73	3.88389	16589	PA0014	16335	16607	-	0
refseq|NC_002516.2|chromosome	peak184	173.12	4.822865	5126429	PA4578	5126166	5126654	+	0
refseq|NC_002516.2|chromosome	peak30	172.12	3.054545	698606	PA0641	695082	698696	+	0
refseq|NC_002516.2|chromosome	peak25	169.18	4.638865	607947	PA0548	606160	608157	+	0
refseq|NC_002516.2|chromosome	peak39	167.55	3.762335	986651	PA0902	985692	986696	+	0
refseq|NC_002516.2|chromosome	peak40	144.88	4.114435	1018945	PA0931	1018230	1020458	+	0
refseq|NC_002516.2|chromosome	peak206	136.47	4.149705	5855649	PA5201	5853585	5855924	+	0
refseq|NC_002516.2|chromosome	peak210	133.19	3.868525	6191027	PA5497	6188872	6191076	-	0
refseq|NC_002516.2|chromosome	peak60	130.87	3.74704	1572661	PA1443	1572552	1573523	+	0
refseq|NC_002516.2|chromosome	peak161	129.87	3.411605	4771869	PA4268	4771756	4772127	-	0
refseq|NC_002516.2|chromosome	peak71	106.37	3.46983	1921459	PA1777	1921174	1922226	+	0
refseq|NC_002516.2|chromosome	peak205	98.85	3.0615050000000004	5679231	PA5043	5679053	5679649	-	0
refseq|NC_002516.2|chromosome	peak73	97.09	3.38419	1943755	PA1794	1943067	1944737	+	0
refseq|NC_002516.2|chromosome	peak203	96.72	3.3633500000000005	5645600	PA5020	5645593	5647395	+	0
refseq|NC_002516.2|chromosome	peak178	91.04	3.2347900000000003	5053794	PA4514	5053616	5055877	-	0
refseq|NC_002516.2|chromosome	peak92	90.98	3.084935	2579060	PA2335	2577150	2579519	+	0
refseq|NC_002516.2|chromosome	peak22	89.14	3.44687	556019	PA0496	555251	556228	+	0
refseq|NC_002516.2|chromosome	peak115	87.62	3.611625	3344085	PA2986	3343799	3345100	-	0
refseq|NC_002516.2|chromosome	peak101	87.2	3.3063	2928530	PA2588	2928539	2929567	+	8
refseq|NC_002516.2|chromosome	peak0	86.2	3.22665	4934	PA0004	4275	6695	+	0
refseq|NC_002516.2|chromosome	peak199	84.37	3.360555	5537439	PA4935	5537319	5537738	-	0
refseq|NC_002516.2|chromosome	peak131	80.35	3.06314	3726841	PA3324	3726452	3728230	+	0
refseq|NC_002516.2|chromosome	peak23	79.76	3.13779	580308	PA0520	580316	581098	+	7
refseq|NC_002516.2|chromosome	peak143	77.9	2.92702	4272543	PA3815	4272165	4272656	-	0
refseq|NC_002516.2|chromosome	peak38	76.85	3.2550100000000004	972935	PA0888	972166	972945	+	0
refseq|NC_002516.2|chromosome	peak95	75.65	3.1329100000000003	2668082	PA2400	2665156	2671629	-	0
refseq|NC_002516.2|chromosome	peak129	74.01	2.98619	3586320	PA3194	3585477	3587303	-	0
refseq|NC_002516.2|chromosome	peak190	71.17	3.19457	5272948	PA4694	5272455	5273471	-	0
refseq|NC_002516.2|chromosome	peak173	70.92	3.1211450000000003	4978973	PA4445	4978959	4979717	-	0
refseq|NC_002516.2|chromosome	peak27	70.08	2.943825	650569	PA0592	650575	651381	-	5
