## Supplementary Dataset 1 for "Determination of the Two-Component Systems regulatory network reveals core and accessory regulations across *Pseudomonas aeruginosa* lineages": CS31_RocA1-IHMA87_00998_ALLpeaks_IHMA.tab

chrom	peakID	log(qvalue)	fold_enrichment	summit_position	closest_gene	gene_start	gene_end	strand	distance_to_closest_gene
IHMA87_1	peak148	4336.93	34.873315000000005	1090662	IHMA87_01021	1088978	1090660	+	3
IHMA87_1	peak852	3670.04	33.803995	6205092	IHMA87_05817	6205268	6206203	+	175
IHMA87_1	peak232	3123.42	30.94773	1662470	IHMA87_01530	1662555	1662824	+	84
IHMA87_2	peak917	3070.45	30.75615	33728	IHMA87_06151	32102	33976	-	0
IHMA87_1	peak533	2982.46	30.10976	3907704	IHMA87_03648	3907773	3911261	-	68
IHMA87_1	peak453	2973.29	29.927955	3374301	IHMA87_03130	3373135	3374298	-	4
IHMA87_1	peak661	2771.86	28.468985000000004	4876447	IHMA87_04574	4876492	4877163	+	44
IHMA87_1	peak145	2752.41	28.35891	1061429	IHMA87_00999	1061526	1062704	+	96
IHMA87_1	peak142	2715.55	27.015335	1050503	IHMA87_00987	1050384	1051310	-	0
IHMA87_1	peak413	2691.54	27.60605	2916264	IHMA87_02734	2916367	2916534	+	102
IHMA87_1	peak822	2673.59	27.756905000000003	6079869	IHMA87_05712	6079904	6080362	+	34
IHMA87_1	peak799	2553.15	25.46777	5824342	IHMA87_05481	5822612	5824423	-	0
IHMA87_1	peak299	2348.28	25.32992	2127558	IHMA87_01975	2127328	2127555	+	4
IHMA87_1	peak604	2236.69	24.576175	4523055	IHMA87_04236	4522305	4522916	-	140
IHMA87_1	peak379	2232.13	24.477310000000003	2660831	IHMA87_02523	2659064	2660617	-	215
IHMA87_1	peak820	2215.3	24.32319	6040141	IHMA87_05674	6040261	6040611	+	119
IHMA87_1	peak314	2190.45	24.176485	2293165	IHMA87_02147	2292376	2293149	-	17
IHMA87_1	peak653	2185.61	24.07405	4791386	IHMA87_04494	4790997	4791578	-	0
IHMA87_1	peak702	2113.96	23.519645	5203216	IHMA87_04880	5201962	5203020	-	197
IHMA87_1	peak580	2111.86	23.49885	4343196	IHMA87_04060	4342257	4342967	-	230
IHMA87_1	peak288	2078.68	23.158585	2036542	IHMA87_01890	2036559	2037035	+	16
IHMA87_1	peak559	2075.59	23.2626	4156766	IHMA87_03884	4156604	4157935	+	0
IHMA87_1	peak889	2059.53	23.10578	6426215	IHMA87_06020	6425117	6426136	-	80
IHMA87_1	peak117	1986.35	22.482885	895382	IHMA87_00837	894431	895255	-	128
IHMA87_1	peak483	1923.61	22.06407	3598274	IHMA87_03327	3597494	3598774	-	0
IHMA87_1	peak156	1910.65	21.931185	1136705	IHMA87_01059	1136698	1137084	-	0
IHMA87_1	peak208	1869.52	21.56213	1480485	IHMA87_01369	1480555	1480818	+	69
IHMA87_1	peak781	1863.03	21.610185	5657165	IHMA87_05330	5655938	5657008	-	158
IHMA87_1	peak210	1851.48	21.494095	1516785	IHMA87_01403	1515812	1516708	+	78
IHMA87_1	peak186	1837.77	21.372265	1356475	IHMA87_01254	1355691	1356332	-	144
IHMA87_1	peak7	1836.22	21.352335	36378	IHMA87_00036	35674	36297	-	82
IHMA87_1	peak585	1767.24	20.8136	4368754	IHMA87_04082	4368188	4368727	-	28
IHMA87_1	peak588	1732.23	20.54262	4395687	IHMA87_04109	4395731	4396024	-	43
IHMA87_1	peak841	1700.04	19.90722	6172288	IHMA87_05791	6170448	6172691	+	0
IHMA87_1	peak759	1682.35	20.18028	5499309	IHMA87_05165	5498459	5499274	-	36
IHMA87_1	peak260	1680.98	20.137375	1898231	IHMA87_01770	1898336	1899550	-	104
IHMA87_1	peak124	1638.73	19.789555	952302	IHMA87_00891	951240	952166	-	137
IHMA87_1	peak628	1627.56	19.675555000000003	4583975	IHMA87_04299	4582585	4583916	-	60
IHMA87_1	peak507	1601.96	19.3694	3684502	IHMA87_03432	3683975	3684973	-	0
IHMA87_2	peak949	1599.1	19.4178	179496	IHMA87_06312	178308	179540	-	0
IHMA87_1	peak427	1566.4	16.948079999999997	3091637	IHMA87_02869	3091647	3094454	+	9
IHMA87_2	peak934	1553.77	19.031165	87687	IHMA87_06208	87698	88549	+	10
IHMA87_1	peak466	1546.18	19.09872	3431170	IHMA87_03182	3430767	3431009	-	162
IHMA87_1	peak815	1545.53	18.9639	6016894	IHMA87_05651	6016978	6018426	+	83
IHMA87_1	peak294	1493.5	18.538285	2083276	IHMA87_01936	2083010	2083231	-	46
IHMA87_1	peak30	1480.67	18.49044	235871	IHMA87_00208	235900	236820	-	28
IHMA87_1	peak78	1470.39	16.516365	622968	IHMA87_00575	621626	623179	-	0
IHMA87_1	peak744	1465.25	18.25625	5446567	IHMA87_05117	5446636	5447592	+	68
IHMA87_1	peak419	1460.5	18.20064	2963460	IHMA87_02757	2963283	2965709	-	0
IHMA87_1	peak204	1430.63	17.96517	1439330	IHMA87_01329	1437914	1441435	+	0
IHMA87_1	peak18	1427.01	17.990325	104056	IHMA87_00084	104155	105186	+	98
IHMA87_1	peak443	1396.72	17.67243	3282584	IHMA87_03048	3282328	3282537	+	48
IHMA87_1	peak550	1396.09	17.668865	4067602	IHMA87_03797	4067629	4068870	+	26
IHMA87_1	peak409	1386.15	17.668619999999997	2905071	IHMA87_02727	2904412	2904924	-	148
IHMA87_1	peak84	1368.17	17.545925	645474	IHMA87_00594	644325	645359	+	116
IHMA87_1	peak84	1368.17	17.545925	645474	IHMA87_00595	645591	646700	+	116
IHMA87_1	peak512	1358.19	17.37196	3705126	IHMA87_03447	3704598	3705959	+	0
IHMA87_1	peak521	1307.71	16.887165	3825888	IHMA87_03565	3825109	3825933	+	0
IHMA87_1	peak185	1296.32	16.89188	1352067	IHMA87_01253	1352095	1355694	-	27
IHMA87_1	peak183	1273.45	16.700785	1318007	IHMA87_01222	1318037	1318657	+	29
IHMA87_1	peak523	1262.22	16.597839999999998	3837404	IHMA87_03576	3836911	3837384	-	21
IHMA87_1	peak573	1247.74	16.48846	4258866	IHMA87_03982	4258967	4260592	+	100
IHMA87_1	peak719	1246.93	16.429274999999997	5268273	IHMA87_04955	5267790	5270054	-	0
IHMA87_1	peak196	1212.72	16.09529	1423106	IHMA87_01314	1422541	1423410	+	0
IHMA87_1	peak641	1203.86	16.095914999999998	4676086	IHMA87_04383	4674468	4676027	-	60
IHMA87_1	peak248	1200.41	16.08069	1812170	IHMA87_01673	1811878	1812273	-	0
IHMA87_1	peak685	1167.74	15.72694	5101327	IHMA87_04783	5100592	5101317	+	11
IHMA87_1	peak21	1167.24	15.74069	128223	IHMA87_00105	128263	128991	+	39
IHMA87_1	peak825	1162.19	15.747139999999998	6094509	IHMA87_05722	6093301	6094560	-	0
IHMA87_1	peak844	1151.13	15.177785	6177047	IHMA87_05795	6175886	6177148	+	0
IHMA87_1	peak339	1128.9	15.39627	2461529	IHMA87_02346	2461477	2461833	+	0
IHMA87_1	peak658	1115.28	15.317	4826681	IHMA87_04532	4826166	4826519	-	163
IHMA87_1	peak766	1106.05	13.309155	5557205	IHMA87_05223	5556882	5558363	-	0
IHMA87_1	peak848	1103.49	15.184115000000002	6198403	IHMA87_05812	6198286	6200250	-	0
IHMA87_1	peak301	1096.97	15.088475	2145438	IHMA87_01993	2145058	2145326	-	113
IHMA87_1	peak31	1082.24	14.97657	270330	IHMA87_00238	269504	270145	-	186
IHMA87_1	peak901	1073.22	14.841069999999998	6505997	IHMA87_06098	6505636	6507471	-	0
IHMA87_1	peak770	1072.96	14.94578	5580577	IHMA87_05248	5580696	5581175	+	118
IHMA87_1	peak625	1059.5	14.833695	4566507	IHMA87_04276	4566709	4567539	+	201
IHMA87_1	peak557	1040.97	14.607695	4126262	IHMA87_03853	4126101	4126487	-	0
IHMA87_1	peak570	1036.95	14.510915	4215573	IHMA87_03940	4215698	4216552	+	124
IHMA87_1	peak511	1034.94	14.58543	3704514	IHMA87_03447	3704598	3705959	+	83
IHMA87_1	peak565	1024.02	14.410155	4172580	IHMA87_03897	4172592	4172798	+	11
IHMA87_1	peak290	1022.24	14.4132	2048755	IHMA87_01902	2048865	2049488	+	109
IHMA87_1	peak583	1016.76	14.355245	4353678	IHMA87_04067	4352092	4354080	-	0
IHMA87_1	peak775	1008.95	14.24237	5637615	IHMA87_05310	5637121	5639832	-	0
IHMA87_1	peak445	1003.95	14.206175	3290472	IHMA87_03055	3288090	3290756	-	0
IHMA87_1	peak610	1001.66	14.248305	4532019	IHMA87_04243	4530933	4532045	-	0
IHMA87_1	peak401	987.93	14.08644	2832935	IHMA87_02687	2832996	2834684	+	60
IHMA87_1	peak633	971.88	13.939115	4616284	IHMA87_04326	4616367	4616891	+	82
IHMA87_1	peak516	967.48	13.85444	3746164	IHMA87_03490	3745399	3746313	-	0
IHMA87_1	peak50	960.17	13.66245	396375	IHMA87_00363	396109	396432	-	0
IHMA87_1	peak537	948.32	13.68771	3971371	IHMA87_03708	3970832	3971620	-	0
IHMA87_1	peak270	944.37	13.69651	1925888	IHMA87_01793	1925708	1926325	+	0
IHMA87_1	peak310	934.03	11.836135	2231373	IHMA87_02082	2231149	2231316	-	58
IHMA87_1	peak408	928.66	13.59453	2885047	IHMA87_02719	2884680	2884925	-	123
IHMA87_1	peak540	928.58	13.565895	3988489	IHMA87_03725	3986554	3988401	-	89
IHMA87_1	peak144	916.93	13.462255	1060105	IHMA87_00997	1059095	1060537	-	0
IHMA87_1	peak5	899.91	13.30066	16694	IHMA87_00017	16761	18134	-	66
IHMA87_1	peak644	888.89	13.199545	4726057	IHMA87_04433	4726154	4727182	+	96
IHMA87_1	peak764	867.62	12.916885	5552197	IHMA87_05217	5550292	5552397	-	0
IHMA87_1	peak66	854.88	12.73013	569685	IHMA87_00526	567910	569907	+	0
IHMA87_1	peak217	844.81	12.4555	1556075	IHMA87_01434	1555254	1556045	-	31
IHMA87_1	peak459	836.73	12.59353	3412275	IHMA87_03166	3411651	3412379	+	0
IHMA87_2	peak923	827.33	12.595185	52872	IHMA87_06169	51068	54085	+	0
IHMA87_1	peak162	823.09	12.52705	1173605	IHMA87_01087	1173399	1174754	+	0
IHMA87_1	peak518	814.86	12.44403	3770707	IHMA87_03512	3768986	3770542	-	166
IHMA87_1	peak263	796.46	12.30533	1919436	IHMA87_01787	1918432	1919469	+	0
IHMA87_1	peak739	791.47	12.1995	5348933	IHMA87_05037	5348833	5351286	-	0
IHMA87_1	peak450	778.18	12.116230000000002	3342423	IHMA87_03101	3341413	3342390	-	34
IHMA87_1	peak415	775.93	12.077245	2920607	IHMA87_02738	2919826	2920686	-	0
IHMA87_1	peak668	772.76	11.998655	4924203	IHMA87_04607	4924386	4924604	+	182
IHMA87_1	peak190	757.2	11.921745	1382504	IHMA87_01277	1382088	1382492	-	13
IHMA87_1	peak111	750.21	11.839855	831046	IHMA87_00780	830724	830945	-	102
IHMA87_1	peak461	746.57	11.776765	3414568	IHMA87_03168	3414292	3417306	-	0
IHMA87_2	peak944	745.16	11.783985	149488	IHMA87_06278	149567	150595	-	78
IHMA87_1	peak475	742.78	11.711315	3547377	IHMA87_03280	3547545	3548678	+	167
IHMA87_1	peak86	731.23	11.64676	674387	IHMA87_00629	673831	674253	+	135
IHMA87_1	peak504	729.39	10.210625	3670847	IHMA87_03420	3670429	3671124	+	0
IHMA87_1	peak129	727.63	11.126475	1006192	IHMA87_00943	1006024	1006863	-	0
IHMA87_1	peak578	724.32	11.62526	4306827	IHMA87_04025	4306546	4307184	-	0
IHMA87_1	peak893	718.86	11.47802	6446367	IHMA87_06039	6445422	6446372	+	0
IHMA87_1	peak709	709.38	11.40728	5226154	IHMA87_04909	5225882	5226370	-	0
IHMA87_1	peak432	705.79	11.389095	3131053	IHMA87_02907	3130485	3130811	-	243
IHMA87_1	peak497	681.95	11.167455	3643220	IHMA87_03384	3643259	3643549	+	38
IHMA87_1	peak541	679.32	11.02439	3994702	IHMA87_03731	3993301	3996408	-	0
IHMA87_1	peak851	671.44	10.99445	6202432	IHMA87_05813	6200250	6202346	-	87
IHMA87_1	peak562	669.43	10.7258	4164012	IHMA87_03890	4163369	4164034	+	0
IHMA87_1	peak645	660.24	10.89351	4727568	IHMA87_04434	4727655	4727990	+	86
IHMA87_1	peak510	657.67	10.808655	3696617	IHMA87_03442	3696421	3697446	-	0
IHMA87_1	peak107	649.71	10.80157	789243	IHMA87_00740	787934	789139	-	105
IHMA87_1	peak729	648.82	10.79631	5296894	IHMA87_04986	5297401	5298339	+	506
IHMA87_1	peak436	647.57	10.791004999999998	3155276	IHMA87_02928	3155307	3156077	+	30
IHMA87_1	peak407	642.83	10.72008	2854741	IHMA87_02695	2854517	2854738	-	4
IHMA87_1	peak741	634.21	10.665875	5390482	IHMA87_05065	5388302	5390368	-	115
IHMA87_1	peak312	631.11	10.60426	2271265	IHMA87_02126	2270392	2271183	-	83
IHMA87_1	peak120	629.65	10.43862	907271	IHMA87_00845	907198	907842	+	0
IHMA87_1	peak165	624.87	10.49677	1194568	IHMA87_01110	1193416	1194669	+	0
IHMA87_1	peak27	615.76	10.253710000000002	198463	IHMA87_00171	198182	198562	-	0
IHMA87_1	peak140	615.3	10.0034	1048925	IHMA87_00986	1048759	1050303	-	0
IHMA87_1	peak302	612.25	10.45207	2147382	IHMA87_01996	2147258	2148238	+	0
IHMA87_1	peak640	607.72	10.30777	4667092	IHMA87_04380	4666985	4667251	+	0
IHMA87_1	peak760	604.65	10.319545	5501208	IHMA87_05168	5500983	5502707	-	0
IHMA87_1	peak899	604.49	10.36592	6504140	IHMA87_06096	6504008	6504637	-	0
IHMA87_1	peak790	600.31	9.010725	5747782	IHMA87_05417	5746589	5748832	-	0
IHMA87_1	peak849	598.11	9.62548	6199334	IHMA87_05812	6198286	6200250	-	0
IHMA87_1	peak597	592.05	10.148875	4456902	IHMA87_04170	4456725	4457357	-	0
IHMA87_1	peak423	588.22	8.56446	3052151	IHMA87_02834	3051787	3053094	-	0
IHMA87_1	peak114	576.09	10.0395	869038	IHMA87_00811	869563	869961	-	524
IHMA87_1	peak749	575.19	8.63065	5462874	IHMA87_05134	5462562	5463611	-	0
IHMA87_1	peak44	574.19	10.020355	335413	IHMA87_00302	334273	335667	-	0
IHMA87_2	peak908	566.64	9.953875	7122	IHMA87_06124	4213	5367	+	1756
IHMA87_1	peak192	555.07	9.809595	1403570	IHMA87_01295	1401849	1404353	-	0
IHMA87_1	peak303	552.76	9.825965	2153005	IHMA87_02003	2152752	2152988	+	18
IHMA87_1	peak606	551.85	9.825264999999998	4525996	IHMA87_04238	4524462	4527308	+	0
IHMA87_1	peak308	551.64	9.77722	2211255	IHMA87_02063	2210525	2211373	+	0
IHMA87_1	peak33	549.18	9.747375	277682	IHMA87_00246	277807	279006	+	124
IHMA87_1	peak626	545.54	9.641485	4569133	IHMA87_04279	4568614	4570329	+	0
IHMA87_1	peak720	540.56	9.081845	5269401	IHMA87_04955	5267790	5270054	-	0
IHMA87_1	peak690	540.27	8.615675	5145685	IHMA87_04822	5145740	5147341	+	54
IHMA87_1	peak687	535.38	9.60005	5123770	IHMA87_04805	5122636	5124090	+	0
IHMA87_2	peak937	534.85	9.617985	100400	IHMA87_06218	100094	100357	+	44
IHMA87_1	peak110	534.73	9.603355	815133	IHMA87_00766	814053	814964	+	170
IHMA87_1	peak647	530.65	9.53748	4740040	IHMA87_04449	4739721	4739948	+	93
IHMA87_1	peak677	529.59	9.538875	5047063	IHMA87_04724	5047051	5047962	-	0
IHMA87_1	peak42	522.46	9.371745	328118	IHMA87_00295	328049	329278	-	0
IHMA87_1	peak716	522.42	9.451505	5265485	IHMA87_04953	5265468	5266568	-	0
IHMA87_1	peak161	519.32	9.430015	1171974	IHMA87_01086	1171771	1173210	+	0
IHMA87_1	peak587	516.83	9.424625	4373593	IHMA87_04089	4373718	4376042	+	124
IHMA87_1	peak751	516.65	9.37005	5467612	IHMA87_05139	5467654	5467857	+	41
IHMA87_1	peak840	515.32	8.121625	6170034	IHMA87_05790	6168722	6170434	+	0
IHMA87_1	peak68	508.97	9.309404999999998	588786	IHMA87_00549	585608	588334	-	453
IHMA87_1	peak724	502.28	9.270515	5274364	IHMA87_04960	5274546	5275100	+	181
IHMA87_1	peak672	493.47	9.08523	4979777	IHMA87_04657	4979814	4981304	-	36
IHMA87_1	peak870	489.81	8.685325	6293312	IHMA87_05901	6293135	6294451	-	0
IHMA87_1	peak600	486.63	9.059135	4495312	IHMA87_04211	4495342	4496799	+	29
IHMA87_1	peak813	481.93	9.0091	5974180	IHMA87_05607	5974255	5975802	+	74
IHMA87_1	peak618	480.85	9.03034	4546171	IHMA87_04252	4545627	4546292	+	0
IHMA87_1	peak6	476.28	8.981349999999999	22191	IHMA87_00021	21104	22129	+	63
IHMA87_1	peak64	473.4	8.89675	559431	IHMA87_00517	559538	560368	+	106
IHMA87_1	peak329	466.49	8.84176	2400927	IHMA87_02262	2400200	2400880	-	48
IHMA87_1	peak776	465.09	8.81095	5640572	IHMA87_05312	5640428	5640562	-	11
IHMA87_1	peak85	463.98	8.793544999999998	654792	IHMA87_00603	653936	654706	-	87
IHMA87_1	peak484	458.16	8.717925000000001	3601043	IHMA87_03330	3601151	3601858	+	107
IHMA87_1	peak885	446.53	8.626304999999999	6406977	IHMA87_06001	6405524	6407014	-	0
IHMA87_1	peak374	445.88	8.613505	2630096	IHMA87_02493	2629932	2631188	+	0
IHMA87_1	peak478	440.02	8.488969999999998	3582154	IHMA87_03314	3581493	3582269	+	0
IHMA87_1	peak596	438.49	8.543025	4451245	IHMA87_04164	4450368	4451249	-	0
IHMA87_1	peak688	437.51	8.38818	5126102	IHMA87_04808	5126111	5126497	+	8
IHMA87_1	peak12	432.53	8.435025	57998	IHMA87_00045	59228	62380	+	1229
IHMA87_1	peak32	430.19	8.423369999999998	274008	IHMA87_00242	273810	273886	-	123
IHMA87_1	peak2	429.88	7.278379999999999	3768	IHMA87_00003	2687	3796	+	0
IHMA87_1	peak715	421.32	8.2869	5260099	IHMA87_04946	5259787	5260281	-	0
IHMA87_1	peak125	420.84	8.311375	957019	IHMA87_00895	957044	957313	-	24
IHMA87_1	peak882	418.24	7.271145	6399727	IHMA87_05996	6399571	6401199	-	0
IHMA87_1	peak737	416.43	8.25133	5312478	IHMA87_04998	5311118	5312398	+	81
IHMA87_1	peak218	410.53	8.224185	1556796	IHMA87_01434	1555254	1556045	-	752
IHMA87_1	peak779	408.55	8.172229999999999	5652537	IHMA87_05326	5652270	5652440	-	98
IHMA87_1	peak422	402.65	8.116455	2984387	IHMA87_02770	2982066	2984354	+	34
IHMA87_1	peak391	399.22	8.08471	2711222	IHMA87_02580	2711285	2711494	+	62
IHMA87_1	peak405	398.36	8.090875	2850285	IHMA87_02691	2848516	2849607	+	679
IHMA87_1	peak424	388.23	7.823425	3056252	IHMA87_02837	3054954	3055976	-	277
IHMA87_1	peak886	379.78	7.840770000000001	6408412	IHMA87_06002	6407014	6408471	-	0
IHMA87_1	peak785	376.59	7.5708	5703925	IHMA87_05376	5702787	5704103	-	0
IHMA87_1	peak627	375.34	7.800134999999999	4572189	IHMA87_04282	4571587	4572051	-	139
IHMA87_1	peak77	369.69	7.733915	614856	IHMA87_00566	614126	616117	-	0
IHMA87_1	peak435	366.86	7.638615	3146238	IHMA87_02918	3145332	3146291	-	0
IHMA87_1	peak441	361.17	7.600420000000001	3232937	IHMA87_03000	3232714	3232881	-	57
IHMA87_1	peak657	360.0	7.569844999999999	4825502	IHMA87_04531	4825292	4825570	+	0
IHMA87_1	peak420	358.49	7.542985	2971041	IHMA87_02762	2970911	2972257	-	0
IHMA87_1	peak395	358.01	7.531235	2735028	IHMA87_02604	2735230	2735562	+	201
IHMA87_1	peak780	349.86	7.449615	5655504	IHMA87_05329	5655398	5655934	-	0
IHMA87_2	peak909	347.93	7.408709999999999	8617	IHMA87_06125	9502	9951	-	884
IHMA87_1	peak807	345.05	7.433175	5914587	IHMA87_05553	5913847	5914554	+	34
IHMA87_1	peak693	341.18	7.11004	5164743	IHMA87_04836	5162361	5164661	-	83
IHMA87_2	peak906	338.85	7.34415	2120	IHMA87_06121	2152	3195	+	31
IHMA87_1	peak791	338.71	7.33745	5751753	IHMA87_05419	5751814	5752620	+	60
IHMA87_1	peak337	338.41	7.327005	2454595	IHMA87_02333	2453893	2454606	-	0
IHMA87_1	peak819	338.31	7.317780000000001	6032950	IHMA87_05667	6033057	6033614	+	106
IHMA87_1	peak542	338.12	7.305855	4001557	IHMA87_03737	4001477	4002196	-	0
IHMA87_1	peak642	333.2	7.27375	4719776	IHMA87_04425	4719790	4720431	-	13
IHMA87_1	peak796	331.14	7.215095000000001	5783029	IHMA87_05449	5782047	5782916	+	114
IHMA87_1	peak366	330.86	7.252689999999999	2562178	IHMA87_02437	2562237	2563586	-	58
IHMA87_1	peak696	329.66	7.25052	5176708	IHMA87_04846	5176829	5177677	+	120
IHMA87_1	peak837	329.57	7.2002	6163731	IHMA87_05786	6162173	6164539	-	0
IHMA87_1	peak275	329.36	7.227715	1933655	IHMA87_01801	1933707	1935719	+	51
IHMA87_2	peak922	329.23	7.221014999999999	49496	IHMA87_06167	49566	50723	+	69
IHMA87_1	peak346	328.81	7.16068	2498553	IHMA87_02380	2498091	2499215	-	0
IHMA87_1	peak76	327.13	7.158655	613482	IHMA87_00565	612193	614046	-	0
IHMA87_1	peak79	326.6	7.169845	624998	IHMA87_00577	624548	626470	-	0
IHMA87_1	peak101	324.39	7.026384999999999	720658	IHMA87_00685	720383	720697	+	0
IHMA87_1	peak800	318.01	6.87964	5828350	IHMA87_05485	5827460	5828452	-	0
IHMA87_1	peak586	314.85	7.0334	4371554	IHMA87_04086	4371575	4372129	+	20
IHMA87_1	peak251	310.39	6.719704999999999	1822144	IHMA87_01687	1820734	1822866	-	0
IHMA87_1	peak412	309.9	7.008170000000001	2915736	IHMA87_02734	2916367	2916534	+	630
IHMA87_1	peak123	309.52	6.932355	948086	IHMA87_00888	947688	948695	-	0
IHMA87_1	peak823	308.77	6.96483	6087181	IHMA87_05717	6086100	6087077	+	105
IHMA87_1	peak399	308.58	6.971095	2793947	IHMA87_02649	2792569	2793891	+	57
IHMA87_1	peak778	308.53	6.930540000000001	5648785	IHMA87_05324	5648710	5650833	-	0
IHMA87_1	peak605	307.73	6.925055	4524082	IHMA87_04237	4523396	4523785	-	298
IHMA87_1	peak784	305.24	6.917574999999999	5697842	IHMA87_05369	5697316	5697849	+	0
IHMA87_1	peak674	301.57	6.857965	5019512	IHMA87_04694	5018903	5019586	-	0
IHMA87_1	peak584	299.27	6.863020000000001	4361790	IHMA87_04075	4361881	4362294	+	90
IHMA87_1	peak205	298.38	6.825765	1452039	IHMA87_01340	1451602	1452714	+	0
IHMA87_1	peak224	295.83	6.73691	1590465	IHMA87_01462	1588925	1591255	-	0
IHMA87_1	peak126	291.62	6.748149999999999	960516	IHMA87_00900	960589	962172	+	72
IHMA87_1	peak866	290.07	6.74885	6289336	IHMA87_05897	6287690	6290577	-	0
IHMA87_1	peak87	289.29	6.711425	681628	IHMA87_00637	681124	681546	-	83
IHMA87_1	peak514	288.78	6.661814999999999	3725668	IHMA87_03472	3725138	3726094	-	0
IHMA87_1	peak612	288.08	6.70882	4535072	IHMA87_04245	4534993	4537218	-	0
IHMA87_1	peak358	285.39	6.6781	2542019	IHMA87_02426	2541430	2542659	+	0
IHMA87_1	peak91	285.24	6.458615	692144	IHMA87_00648	690911	693798	+	0
IHMA87_1	peak311	285.23	6.63754	2262275	IHMA87_02116	2262001	2262567	+	0
IHMA87_1	peak543	283.23	6.647645000000001	4021641	IHMA87_03754	4021683	4023005	+	41
IHMA87_1	peak853	282.44	6.640075	6210360	IHMA87_05820	6208656	6210329	-	32
IHMA87_1	peak664	280.5	6.592295	4883921	IHMA87_04578	4882284	4885171	-	0
IHMA87_1	peak273	275.15	6.533994999999999	1928402	IHMA87_01795	1927583	1928539	+	0
IHMA87_1	peak8	273.82	6.51363	40368	IHMA87_00042	40433	42121	+	64
IHMA87_1	peak468	272.03	6.50911	3467686	IHMA87_03211	3466433	3468064	+	0
IHMA87_2	peak912	270.75	6.482915	14680	IHMA87_06131	14044	15939	-	0
IHMA87_1	peak619	269.77	6.472995	4551363	IHMA87_04257	4551653	4551728	-	289
IHMA87_1	peak847	266.36	6.386229999999999	6197041	IHMA87_05811	6196423	6197796	-	0
IHMA87_1	peak754	262.96	6.374485	5493002	IHMA87_05159	5491356	5494243	-	0
IHMA87_1	peak623	260.11	6.31827	4563246	IHMA87_04271	4561829	4563604	-	0
IHMA87_1	peak65	259.47	6.26405	566637	IHMA87_00524	565457	566647	-	0
IHMA87_1	peak592	251.77	6.212540000000001	4417961	IHMA87_04129	4417518	4418303	-	0
IHMA87_1	peak665	251.1	6.24379	4885218	IHMA87_04578	4882284	4885171	-	48
IHMA87_1	peak400	249.04	6.17869	2810964	IHMA87_02667	2809951	2810952	+	13
IHMA87_1	peak601	246.74	6.14841	4502109	IHMA87_04217	4501142	4502020	-	90
IHMA87_1	peak643	242.25	6.125444999999999	4725585	IHMA87_04432	4725418	4725769	+	0
IHMA87_1	peak643	242.25	6.125444999999999	4725585	IHMA87_04431	4725418	4725769	+	0
IHMA87_1	peak90	240.49	6.089415000000001	690863	IHMA87_00648	690911	693798	+	47
IHMA87_1	peak795	238.96	6.04625	5775078	IHMA87_05442	5774805	5775890	+	0
IHMA87_1	peak177	238.11	6.00543	1258188	IHMA87_01168	1258233	1258709	+	44
IHMA87_1	peak356	236.25	6.03224	2535098	IHMA87_02421	2534662	2537208	+	0
IHMA87_1	peak207	234.14	6.000745	1463277	IHMA87_01352	1463339	1463845	+	61
IHMA87_1	peak247	233.62	5.897085	1809872	IHMA87_01671	1807649	1809814	+	59
IHMA87_1	peak563	231.46	5.894735000000001	4167358	IHMA87_03893	4166602	4167690	+	0
IHMA87_1	peak470	230.46	5.94592	3475185	IHMA87_03219	3474674	3475162	-	24
IHMA87_1	peak535	228.74	5.92634	3960838	IHMA87_03698	3960858	3961829	-	19
IHMA87_1	peak538	228.2	5.887435	3971987	IHMA87_03709	3971640	3972014	-	0
IHMA87_1	peak282	227.86	5.884475	1970867	IHMA87_01840	1970442	1972418	-	0
IHMA87_1	peak169	227.69	5.905365	1207995	IHMA87_01117	1207970	1208185	-	0
IHMA87_1	peak826	227.61	5.915985	6100339	IHMA87_05728	6100307	6100897	+	0
IHMA87_1	peak598	227.35	5.91555	4464733	IHMA87_04180	4464779	4465330	+	45
IHMA87_1	peak454	227.0	5.905715	3397407	IHMA87_03148	3395462	3397186	-	222
IHMA87_1	peak92	226.73	5.871855	693922	IHMA87_00649	693945	694054	+	22
IHMA87_1	peak404	223.82	5.83966	2849576	IHMA87_02691	2848516	2849607	+	0
IHMA87_1	peak648	220.19	5.793805000000001	4749732	IHMA87_04459	4748832	4749959	+	0
IHMA87_1	peak431	218.42	5.785105	3130107	IHMA87_02906	3130117	3130488	-	9
IHMA87_1	peak515	218.21	5.792765	3729435	IHMA87_03476	3729381	3731438	+	0
IHMA87_1	peak485	218.03	5.75708	3609391	IHMA87_03340	3607966	3610023	-	0
IHMA87_1	peak755	215.18	5.724885	5494292	IHMA87_05159	5491356	5494243	-	50
IHMA87_1	peak867	214.83	5.741945	6290626	IHMA87_05897	6287690	6290577	-	50
IHMA87_1	peak805	212.85	5.43844	5882017	IHMA87_05522	5881548	5883692	-	0
IHMA87_1	peak465	211.66	5.691995	3427715	IHMA87_03179	3426669	3427628	-	88
IHMA87_1	peak662	210.78	5.649695	4882361	IHMA87_04578	4882284	4885171	-	0
IHMA87_2	peak910	210.05	5.642125	13128	IHMA87_06130	12976	13836	-	0
IHMA87_1	peak306	210.04	5.680949999999999	2185567	IHMA87_02038	2184819	2185400	-	168
IHMA87_1	peak752	209.98	5.63899	5491430	IHMA87_05159	5491356	5494243	-	0
IHMA87_1	peak493	209.06	5.63621	3632784	IHMA87_03370	3632392	3633882	-	0
IHMA87_1	peak138	208.45	5.598935	1045289	IHMA87_00982	1045026	1045143	+	147
IHMA87_1	peak608	206.97	5.59055	4530437	IHMA87_04242	4530333	4530917	-	0
IHMA87_1	peak340	206.2	5.599405000000001	2462937	IHMA87_02347	2461931	2462947	+	0
IHMA87_2	peak946	203.41	5.55215	159681	IHMA87_06291	159408	159710	-	0
IHMA87_1	peak864	202.2	5.546845	6287757	IHMA87_05897	6287690	6290577	-	0
IHMA87_1	peak59	201.23	5.52587	509555	IHMA87_00461	507281	509458	-	98
IHMA87_1	peak616	197.83	5.491505	4542845	IHMA87_04250	4543246	4544157	-	400
IHMA87_1	peak863	197.71	4.871885	6277193	IHMA87_05888	6276825	6278165	+	0
IHMA87_1	peak449	197.22	5.469745	3328373	IHMA87_03089	3327945	3328418	-	0
IHMA87_1	peak788	195.84	5.4506	5735664	IHMA87_05406	5735039	5735641	-	24
IHMA87_1	peak258	194.74	5.423360000000001	1878437	IHMA87_01751	1878500	1880326	+	62
IHMA87_1	peak245	194.15	5.268034999999999	1777343	IHMA87_01643	1776070	1777758	+	0
IHMA87_1	peak316	193.77	5.133125	2312291	IHMA87_02164	2311142	2313043	-	0
IHMA87_1	peak160	191.84	5.39595	1170379	IHMA87_01085	1169996	1171588	+	0
IHMA87_1	peak24	191.67	5.38359	189831	IHMA87_00163	188988	190322	+	0
IHMA87_1	peak617	190.17	5.3728	4545568	IHMA87_04252	4545627	4546292	+	58
IHMA87_1	peak265	189.76	5.375070000000001	1921122	IHMA87_01789	1920792	1921796	+	0
IHMA87_1	peak519	187.83	5.271565	3812974	IHMA87_03555	3812827	3813849	-	0
IHMA87_2	peak926	185.27	5.285690000000001	63996	IHMA87_06183	63362	65548	-	0
IHMA87_1	peak274	185.13	5.275855	1932323	IHMA87_01800	1932324	1933520	-	0
IHMA87_1	peak832	182.27	5.12499	6152352	IHMA87_05779	6151657	6153669	-	0
IHMA87_1	peak187	182.21	5.117215	1364424	IHMA87_01260	1364333	1365961	+	0
IHMA87_1	peak850	180.75	5.244975	6200600	IHMA87_05813	6200250	6202346	-	0
IHMA87_1	peak121	179.53	5.203725	924268	IHMA87_00862	924264	924836	-	0
IHMA87_1	peak174	177.07	5.125305	1235214	IHMA87_01145	1235098	1235298	+	0
IHMA87_1	peak13	176.57	5.168564999999999	61221	IHMA87_00045	59228	62380	+	0
IHMA87_1	peak529	175.03	5.169445	3872637	IHMA87_03612	3872674	3874239	+	36
IHMA87_1	peak271	174.84	5.15169	1927026	IHMA87_01794	1926552	1927586	+	0
IHMA87_1	peak595	174.25	5.128885	4431083	IHMA87_04143	4431090	4432931	-	6
IHMA87_1	peak473	173.6	5.143420000000001	3528237	IHMA87_03263	3526817	3528271	-	0
IHMA87_1	peak463	173.37	5.13089	3416528	IHMA87_03168	3414292	3417306	-	0
IHMA87_1	peak861	172.84	5.08276	6264276	IHMA87_05872	6262980	6264389	+	0
IHMA87_1	peak164	170.77	4.91407	1191833	IHMA87_01108	1190638	1191945	+	0
IHMA87_1	peak513	170.24	5.0823350000000005	3706173	IHMA87_03448	3705999	3706616	-	0
IHMA87_1	peak389	170.01	5.06562	2705621	IHMA87_02574	2705558	2705905	+	0
IHMA87_1	peak237	168.94	5.045865	1711112	IHMA87_01581	1710767	1711105	-	8
IHMA87_1	peak699	168.53	5.063365	5190464	IHMA87_04865	5189923	5191863	-	0
IHMA87_1	peak680	168.43	5.030985	5072314	IHMA87_04751	5071830	5073041	-	0
IHMA87_1	peak95	167.98	4.85966	708046	IHMA87_00667	706158	710357	+	0
IHMA87_1	peak175	167.04	5.012275000000001	1235781	IHMA87_01146	1235542	1235973	+	0
IHMA87_1	peak334	167.0	5.010185	2423103	IHMA87_02286	2422458	2423687	-	0
IHMA87_1	peak388	166.98	5.00662	2705164	IHMA87_02573	2704702	2705199	+	0
IHMA87_1	peak225	166.79	5.033775	1598949	IHMA87_01470	1598471	1599037	+	0
IHMA87_1	peak509	166.27	5.011585	3689693	IHMA87_03436	3689386	3690204	+	0
IHMA87_1	peak45	166.25	5.03056	336366	IHMA87_00303	336480	337445	+	113
IHMA87_1	peak803	165.19	4.976165	5846076	IHMA87_05499	5845041	5847689	+	0
IHMA87_1	peak649	165.07	4.963195000000001	4771357	IHMA87_04473	4767930	4771112	-	246
IHMA87_1	peak83	164.5	4.98574	642966	IHMA87_00592	641122	643521	+	0
IHMA87_1	peak703	163.71	4.968945	5208920	IHMA87_04883	5209008	5209868	+	87
IHMA87_1	peak328	163.65	4.931085	2389627	IHMA87_02251	2389027	2389527	+	101
IHMA87_1	peak108	162.83	4.982175	803535	IHMA87_00754	803735	804244	-	199
IHMA87_1	peak458	162.75	4.96529	3411355	IHMA87_03165	3410226	3411635	+	0
IHMA87_1	peak722	160.63	4.664945	5271811	IHMA87_04957	5271087	5271761	-	51
IHMA87_1	peak330	159.07	4.89184	2405915	IHMA87_02270	2405518	2405922	-	0
IHMA87_1	peak387	158.8	4.857725	2697717	IHMA87_02559	2697472	2697777	-	0
IHMA87_1	peak691	157.54	4.87688	5162408	IHMA87_04836	5162361	5164661	-	0
IHMA87_1	peak209	157.16	4.713475	1501086	IHMA87_01387	1500355	1501893	-	0
IHMA87_1	peak701	156.3	4.872965000000001	5195236	IHMA87_04868	5194325	5195542	+	0
IHMA87_1	peak651	156.22	4.58617	4785621	IHMA87_04489	4785557	4787356	-	0
IHMA87_1	peak771	156.19	4.858165	5613569	IHMA87_05283	5613349	5613603	-	0
IHMA87_2	peak921	155.85	4.859995	46069	IHMA87_06164	46034	46483	-	0
IHMA87_1	peak745	155.29	4.8519950000000005	5450129	IHMA87_05120	5450097	5450618	-	0
IHMA87_1	peak575	155.21	4.852425	4263014	IHMA87_03984	4261417	4262856	-	159
IHMA87_1	peak153	153.32	4.8231850000000005	1109154	IHMA87_01036	1109579	1111141	+	424
IHMA87_1	peak131	152.97	4.770705	1019341	IHMA87_00956	1019373	1020848	+	31
IHMA87_1	peak403	152.31	4.7932500000000005	2847585	IHMA87_02690	2846663	2847382	+	204
IHMA87_1	peak682	152.03	4.7710550000000005	5085283	IHMA87_04764	5085277	5086194	-	0
IHMA87_1	peak632	150.74	4.772625	4615737	IHMA87_04325	4614592	4616040	-	0
IHMA87_1	peak442	149.83	4.759575	3273253	IHMA87_03041	3272725	3273201	-	53
IHMA87_2	peak948	149.33	4.7561800000000005	175502	IHMA87_06308	173987	175789	+	0
IHMA87_1	peak151	148.26	4.74043	1107950	IHMA87_01035	1108124	1108438	+	173
IHMA87_1	peak386	148.0	4.748530000000001	2696927	IHMA87_02558	2696927	2697379	-	0
IHMA87_1	peak732	147.91	4.742695	5305519	IHMA87_04995	5304907	5306940	-	0
IHMA87_1	peak905	147.46	4.708955	6523581	IHMA87_06115	6522803	6524170	-	0
IHMA87_1	peak418	146.7	4.723554999999999	2934697	IHMA87_02754	2934782	2947192	+	84
IHMA87_1	peak607	146.48	4.70745	4529927	IHMA87_04241	4528793	4530322	-	0
IHMA87_1	peak546	145.87	4.68426	4056202	IHMA87_03783	4055892	4056683	-	0
IHMA87_1	peak692	145.39	4.347155000000001	5163941	IHMA87_04836	5162361	5164661	-	0
IHMA87_1	peak622	145.08	4.692485	4558760	IHMA87_04267	4558716	4559774	-	0
IHMA87_1	peak341	144.64	4.6843	2465308	IHMA87_02348	2462982	2465360	+	0
IHMA87_1	peak855	144.63	4.659235000000001	6212183	IHMA87_05821	6210517	6212526	+	0
IHMA87_2	peak927	144.33	4.62915	64453	IHMA87_06183	63362	65548	-	0
IHMA87_2	peak920	143.93	4.686915000000001	43532	IHMA87_06159	42522	43631	-	0
IHMA87_1	peak528	142.25	4.4826250000000005	3851371	IHMA87_03589	3851130	3851504	-	0
IHMA87_1	peak569	141.39	4.62487	4193825	IHMA87_03916	4193900	4195441	-	74
IHMA87_1	peak676	140.48	4.61913	5045531	IHMA87_04722	5045525	5046448	-	0
IHMA87_1	peak75	140.26	4.621214999999999	606277	IHMA87_00562	605583	607268	-	0
IHMA87_1	peak243	138.99	4.56969	1775395	IHMA87_01642	1774147	1775835	+	0
IHMA87_1	peak67	138.7	4.56926	581195	IHMA87_00541	581264	582175	-	68
IHMA87_1	peak830	138.51	4.447094999999999	6149473	IHMA87_05778	6148615	6151656	-	0
IHMA87_1	peak787	134.28	4.464415000000001	5728371	IHMA87_05399	5728053	5728925	-	0
IHMA87_1	peak336	133.76	4.320155	2444694	IHMA87_02317	2444190	2445467	-	0
IHMA87_1	peak249	133.51	4.500865	1815119	IHMA87_01679	1814999	1815075	+	45
IHMA87_1	peak4	133.47	4.47229	14677	IHMA87_00014	14805	15119	-	127
IHMA87_1	peak317	132.38	4.458745	2313248	IHMA87_02165	2313298	2313990	+	49
IHMA87_1	peak26	131.38	4.442995	194055	IHMA87_00166	193504	194340	+	0
IHMA87_1	peak421	131.04	4.4678	2973698	IHMA87_02763	2972471	2974117	+	0
IHMA87_1	peak884	130.9	4.474679999999999	6403713	IHMA87_05999	6403483	6404640	-	0
IHMA87_1	peak652	129.23	4.44004	4789180	IHMA87_04491	4788970	4789425	-	0
IHMA87_1	peak476	129.0	4.41602	3556811	IHMA87_03289	3556812	3558470	+	0
IHMA87_1	peak70	128.01	4.39879	592572	IHMA87_00551	591906	594149	+	0
IHMA87_1	peak860	127.69	4.287535	6259770	IHMA87_05868	6258897	6259748	-	23
IHMA87_1	peak382	127.27	4.4043600000000005	2681885	IHMA87_02542	2681966	2682409	+	80
IHMA87_1	peak898	127.03	4.325865	6502413	IHMA87_06094	6502377	6503132	-	0
IHMA87_1	peak555	126.79	4.349964999999999	4097206	IHMA87_03822	4097272	4097553	-	65
IHMA87_1	peak94	124.38	3.80901	705935	IHMA87_00666	702019	706092	+	0
IHMA87_1	peak394	124.24	4.34806	2719224	IHMA87_02588	2718914	2719144	-	81
IHMA87_1	peak614	124.12	4.185309999999999	4541690	IHMA87_04248	4540857	4541693	-	0
IHMA87_1	peak39	123.78	4.08436	313337	IHMA87_00279	312667	313764	+	0
IHMA87_1	peak333	123.22	4.347105	2420909	IHMA87_02285	2420834	2422429	+	0
IHMA87_1	peak824	121.55	4.23474	6090098	IHMA87_05720	6089697	6091163	-	0
IHMA87_1	peak581	120.35	4.271215	4348373	IHMA87_04063	4348219	4349253	+	0
IHMA87_1	peak38	120.1	3.860895	311860	IHMA87_00278	311144	312247	+	0
IHMA87_1	peak730	120.01	4.055615	5302900	IHMA87_04992	5302402	5302752	+	149
IHMA87_1	peak694	119.23	4.24459	5166774	IHMA87_04839	5166499	5168301	+	0
IHMA87_1	peak216	119.18	4.272355	1552339	IHMA87_01432	1552245	1552577	-	0
IHMA87_1	peak72	119.01	3.781465	598818	IHMA87_00555	597323	599575	-	0
IHMA87_1	peak530	118.53	4.183435	3876912	IHMA87_03615	3876344	3877771	+	0
IHMA87_1	peak425	117.95	4.106755	3063866	IHMA87_02844	3062905	3064350	-	0
IHMA87_1	peak430	117.72	4.223965	3121260	IHMA87_02897	3121004	3121741	+	0
IHMA87_1	peak321	117.59	4.247730000000001	2359829	IHMA87_02216	2358281	2359999	-	0
IHMA87_1	peak554	117.55	4.235625	4093258	IHMA87_03817	4093364	4093888	+	105
IHMA87_1	peak343	117.55	4.235625	2469814	IHMA87_02354	2469588	2470184	+	0
IHMA87_1	peak352	117.44	4.242075	2528883	IHMA87_02413	2528114	2529202	-	0
IHMA87_1	peak878	116.67	4.234065	6367838	IHMA87_05969	6367783	6368733	+	0
IHMA87_1	peak267	116.57	4.22319	1923215	IHMA87_01791	1923021	1924055	+	0
IHMA87_1	peak43	115.63	3.90137	330797	IHMA87_00297	329482	330876	+	0
IHMA87_1	peak372	115.51	4.21013	2614138	IHMA87_02479	2613551	2613964	-	175
IHMA87_1	peak239	115.24	4.1886	1728916	IHMA87_01599	1728166	1729098	+	0
IHMA87_1	peak774	114.51	4.15948	5625472	IHMA87_05297	5625418	5625546	-	0
IHMA87_1	peak566	114.51	4.15948	4188168	IHMA87_03910	4185885	4188086	-	83
IHMA87_2	peak911	112.59	4.1500900000000005	14103	IHMA87_06131	14044	15939	-	0
IHMA87_1	peak150	112.53	4.162795	1094148	IHMA87_01023	1092857	1094224	+	0
IHMA87_1	peak362	111.76	4.11806	2553230	IHMA87_02432	2553962	2555506	-	731
IHMA87_1	peak426	111.39	4.121980000000001	3064314	IHMA87_02844	3062905	3064350	-	0
IHMA87_1	peak496	111.19	4.117780000000001	3639945	IHMA87_03379	3639923	3640129	+	0
IHMA87_1	peak684	110.93	4.107094999999999	5097756	IHMA87_04778	5096759	5097568	-	189
IHMA87_1	peak686	110.7	4.11815	5118033	IHMA87_04799	5117313	5118770	-	0
IHMA87_1	peak479	110.5	3.92508	3584569	IHMA87_03316	3584145	3585974	+	0
IHMA87_1	peak650	110.35	4.083625	4777642	IHMA87_04477	4777220	4777621	+	22
IHMA87_1	peak895	110.2	4.08865	6462980	IHMA87_06055	6461822	6462892	-	89
IHMA87_1	peak599	109.14	4.092305	4471740	IHMA87_04187	4471784	4472293	+	43
IHMA87_1	peak495	108.39	4.09031	3637339	IHMA87_03376	3637031	3638071	+	0
IHMA87_1	peak132	107.88	4.06646	1030321	IHMA87_00967	1029310	1030776	+	0
IHMA87_1	peak168	107.49	4.044700000000001	1206989	IHMA87_01116	1201069	1207842	+	0
IHMA87_1	peak3	107.45	4.039045	7314	IHMA87_00005	6544	7317	-	0
IHMA87_1	peak679	107.22	4.069075	5064929	IHMA87_04739	5064349	5064753	-	177
IHMA87_1	peak264	106.2	4.049585	1920444	IHMA87_01788	1919557	1920792	+	0
IHMA87_1	peak571	105.14	3.72963	4218122	IHMA87_03942	4217689	4218978	+	0
IHMA87_1	peak229	104.62	4.012855	1644412	IHMA87_01512	1644133	1644411	+	2
IHMA87_1	peak639	103.91	3.998585	4637266	IHMA87_04352	4636190	4637194	-	73
IHMA87_1	peak143	103.88	4.003375	1051189	IHMA87_00987	1050384	1051310	-	0
IHMA87_1	peak833	102.94	3.810255	6154389	IHMA87_05780	6153666	6154430	-	0
IHMA87_1	peak146	101.1	3.941775	1066644	IHMA87_01001	1066729	1067319	+	84
IHMA87_1	peak277	101.0	3.955865	1948284	IHMA87_01819	1947625	1948242	-	43
IHMA87_1	peak704	100.94	3.55364	5214421	IHMA87_04890	5213853	5215196	+	0
IHMA87_1	peak147	100.2	3.91191	1080481	IHMA87_01013	1080308	1081282	-	0
IHMA87_1	peak54	99.97	3.48281	454612	IHMA87_00415	453898	456090	+	0
IHMA87_1	peak246	99.56	3.91539	1792974	IHMA87_01659	1791498	1792814	+	161
IHMA87_1	peak455	99.46	3.92166	3406630	IHMA87_03161	3406732	3407703	+	101
IHMA87_1	peak215	98.7	3.87997	1551591	IHMA87_01431	1551935	1552111	+	343
IHMA87_1	peak16	97.86	3.780395	64988	IHMA87_00048	64723	65424	+	0
IHMA87_1	peak888	97.01	3.84227	6424872	IHMA87_06019	6423617	6424906	-	0
IHMA87_1	peak891	96.9	3.868315	6431404	IHMA87_06025	6431271	6431432	-	0
IHMA87_2	peak932	96.66	3.847165	77772	IHMA87_06194	75085	78771	+	0
IHMA87_1	peak171	96.54	3.878065	1228019	IHMA87_01135	1227132	1227947	-	73
IHMA87_1	peak594	95.82	3.69819	4425318	IHMA87_04138	4424940	4425863	+	0
IHMA87_1	peak184	95.11	3.83638	1326510	IHMA87_01226	1322316	1327556	+	0
IHMA87_1	peak116	94.56	3.803065	878567	IHMA87_00821	877980	879284	-	0
IHMA87_2	peak929	94.45	3.832295	66457	IHMA87_06184	65629	66483	+	0
IHMA87_1	peak536	94.04	3.79612	3966278	IHMA87_03704	3965481	3966371	-	0
IHMA87_1	peak262	94.0	3.826815	1918500	IHMA87_01787	1918432	1919469	+	0
IHMA87_1	peak896	92.84	3.777205	6468662	IHMA87_06061	6468673	6469539	+	10
IHMA87_1	peak558	91.19	3.757190000000001	4139314	IHMA87_03864	4139234	4140004	+	0
IHMA87_1	peak257	90.71	3.75127	1873897	IHMA87_01745	1873788	1874417	+	0
IHMA87_2	peak907	88.84	3.70846	5524	IHMA87_06124	4213	5367	+	158
IHMA87_1	peak252	88.69	3.71429	1833337	IHMA87_01699	1833106	1833360	-	0
IHMA87_1	peak548	87.81	3.5422300000000004	4058075	IHMA87_03787	4057765	4058556	-	0
IHMA87_1	peak689	86.66	3.64117	5141025	IHMA87_04818	5140163	5141776	+	0
IHMA87_1	peak828	86.55	3.688105	6143053	IHMA87_05775	6142794	6145409	+	0
IHMA87_1	peak74	86.28	3.676005	605853	IHMA87_00562	605583	607268	-	0
IHMA87_1	peak874	85.61	3.67253	6330589	IHMA87_05933	6330045	6330614	+	0
IHMA87_1	peak20	85.51	3.628955	125139	IHMA87_00102	124529	125692	+	0
IHMA87_1	peak793	84.99	3.5002250000000004	5756938	IHMA87_05424	5756697	5756927	-	12
IHMA87_1	peak811	84.69	3.656775	5964175	IHMA87_05594	5962793	5964202	+	0
IHMA87_1	peak373	83.97	3.46434	2618098	IHMA87_02482	2617385	2618980	-	0
IHMA87_1	peak172	83.66	3.50679	1230306	IHMA87_01139	1230312	1231526	+	5
IHMA87_1	peak731	83.46	3.622835	5303980	IHMA87_04993	5303169	5304224	-	0
IHMA87_2	peak945	83.35	3.62301	158340	IHMA87_06288	158034	158396	-	0
IHMA87_1	peak62	83.22	3.6063	548584	IHMA87_00504	548653	548774	+	68
IHMA87_1	peak193	83.2	3.6211	1413071	IHMA87_01305	1413189	1413542	+	117
IHMA87_1	peak678	83.15	3.45021	5049394	IHMA87_04726	5049310	5050563	-	0
IHMA87_1	peak471	82.23	3.59133	3476168	IHMA87_03220	3475665	3476378	-	0
IHMA87_1	peak332	82.01	3.59673	2414484	IHMA87_02278	2412866	2413474	-	1011
IHMA87_1	peak738	82.01	3.59925	5342444	IHMA87_05029	5342110	5342421	-	24
IHMA87_1	peak296	81.54	3.58542	2108860	IHMA87_01958	2108778	2109011	+	0
IHMA87_1	peak786	80.93	3.5780200000000004	5714291	IHMA87_05386	5711714	5714653	+	0
IHMA87_1	peak133	80.63	3.574455	1030795	IHMA87_00968	1030773	1032701	+	0
IHMA87_1	peak472	80.17	3.54808	3507253	IHMA87_03244	3507704	3507853	+	450
IHMA87_1	peak904	79.73	3.48546	6516079	IHMA87_06108	6515996	6516865	-	0
IHMA87_1	peak349	79.6	3.554265	2509086	IHMA87_02393	2509053	2509940	+	0
IHMA87_1	peak494	76.94	3.503185	3636498	IHMA87_03375	3635328	3636149	+	350
IHMA87_1	peak14	75.27	3.402265	62214	IHMA87_00045	59228	62380	+	0
IHMA87_1	peak717	74.96	3.427665	5266085	IHMA87_04953	5265468	5266568	-	0
IHMA87_1	peak750	74.54	3.44296	5464772	IHMA87_05136	5464736	5465998	+	0
IHMA87_2	peak942	74.3	3.45733	126540	IHMA87_06256	126258	126527	-	14
IHMA87_1	peak221	73.53	3.42382	1571014	IHMA87_01446	1570421	1571638	+	0
IHMA87_1	peak611	73.06	3.423125	4533526	IHMA87_04244	4532106	4533050	-	477
IHMA87_1	peak351	72.82	3.415815	2527556	IHMA87_02412	2527192	2527743	-	0
IHMA87_1	peak452	72.17	3.403805	3359617	IHMA87_03116	3359522	3360217	+	0
IHMA87_1	peak158	71.88	3.40024	1167229	IHMA87_01082	1164289	1167348	+	0
IHMA87_1	peak309	71.83	3.388745	2217828	IHMA87_02071	2217334	2217927	+	0
IHMA87_1	peak396	71.11	3.37822	2738337	IHMA87_02607	2737410	2739149	+	0
IHMA87_1	peak733	70.85	3.38527	5306502	IHMA87_04995	5304907	5306940	-	0
IHMA87_1	peak544	70.78	3.3743950000000003	4042456	IHMA87_03771	4041789	4042316	+	141
IHMA87_1	peak492	70.67	3.3344750000000003	3629849	IHMA87_03364	3629443	3630084	-	0
IHMA87_1	peak353	70.3	3.358465	2529436	IHMA87_02414	2529218	2529925	-	0
IHMA87_1	peak240	69.42	3.33706	1730218	IHMA87_01601	1730317	1730622	+	98
IHMA87_1	peak272	68.95	3.34098	1927711	IHMA87_01795	1927583	1928539	+	0
IHMA87_1	peak322	67.99	3.31348	2360595	IHMA87_02218	2360596	2361651	-	0
IHMA87_1	peak417	67.72	3.315745	2930953	IHMA87_02749	2930857	2931801	-	0
IHMA87_1	peak235	67.13	3.302515	1703200	IHMA87_01575	1702761	1702837	+	364
IHMA87_1	peak411	66.34	3.275885	2914737	IHMA87_02733	2913172	2914146	-	592
IHMA87_1	peak9	66.32	3.29155	52488	IHMA87_00043	42234	52406	+	83
IHMA87_1	peak230	65.54	3.268055	1648562	IHMA87_01517	1647115	1648521	-	42
IHMA87_1	peak212	65.33	3.2677950000000004	1546902	IHMA87_01426	1547110	1547889	-	207
IHMA87_1	peak71	64.79	3.24752	596069	IHMA87_00554	595682	596728	-	0
IHMA87_1	peak200	64.65	3.25248	1429848	IHMA87_01321	1429124	1431517	+	0
IHMA87_2	peak913	64.17	3.24012	20453	IHMA87_06136	20398	21639	+	0
IHMA87_1	peak222	63.85	3.2319400000000003	1578458	IHMA87_01450	1576772	1578259	+	200
IHMA87_1	peak291	63.76	3.232115	2049546	IHMA87_01903	2049501	2051765	+	0
IHMA87_1	peak293	62.56	3.203575	2068495	IHMA87_01921	2067803	2068579	-	0
IHMA87_1	peak300	62.4	3.20418	2134550	IHMA87_01983	2134254	2134787	-	0
IHMA87_1	peak253	62.06	3.147305	1839926	IHMA87_01706	1839358	1840719	-	0
IHMA87_1	peak350	61.63	3.18443	2512213	IHMA87_02396	2512099	2512443	-	0
IHMA87_1	peak875	60.37	3.001145	6335125	IHMA87_05943	6334930	6336030	+	0
IHMA87_1	peak700	60.04	3.14788	5191638	IHMA87_04865	5189923	5191863	-	0
IHMA87_1	peak579	59.94	3.15058	4333371	IHMA87_04049	4332959	4333279	-	93
IHMA87_2	peak914	58.8	3.120555	21333	IHMA87_06136	20398	21639	+	0
IHMA87_1	peak858	58.41	3.11864	6235903	IHMA87_05842	6234332	6235912	+	0
IHMA87_1	peak250	57.95	3.108545	1815662	IHMA87_01680	1815329	1816090	+	0
IHMA87_1	peak331	57.62	3.079535	2411753	IHMA87_02277	2411772	2412680	-	18
IHMA87_1	peak82	57.6	3.0968	635209	IHMA87_00585	634485	635795	-	0
IHMA87_1	peak593	57.36	3.09175	4421474	IHMA87_04133	4421411	4421851	-	0
IHMA87_1	peak266	57.1	3.088185	1922127	IHMA87_01790	1921793	1923028	+	0
IHMA87_1	peak897	56.98	3.077315	6501656	IHMA87_06092	6501149	6501724	-	0
IHMA87_1	peak180	56.03	3.06173	1278945	IHMA87_01187	1278309	1278851	+	95
IHMA87_1	peak714	56.01	3.058165	5258754	IHMA87_04944	5258539	5259561	-	0
IHMA87_1	peak859	55.17	3.044675	6246651	IHMA87_05852	6246194	6247588	-	0
IHMA87_1	peak223	55.12	3.042585	1579877	IHMA87_01452	1579384	1580421	+	0
IHMA87_1	peak615	54.87	3.036495	4542398	IHMA87_04249	4541717	4542100	-	299
IHMA87_1	peak122	53.82	3.01004	942214	IHMA87_00885	942462	943883	-	247
IHMA87_1	peak879	53.69	3.010215	6383393	IHMA87_05980	6383547	6383750	+	153
IHMA87_1	peak369	52.81	2.986535	2601587	IHMA87_02468	2600488	2602017	-	0
IHMA87_1	peak194	52.19	2.97619	1414719	IHMA87_01308	1414812	1416473	+	92
IHMA87_1	peak697	51.03	2.93611	5179283	IHMA87_04848	5179105	5179710	-	0
IHMA87_1	peak869	49.8	2.87711	6292379	IHMA87_05900	6291050	6292580	-	0
IHMA87_1	peak380	49.44	2.91858	2673981	IHMA87_02536	2673563	2675479	+	0
IHMA87_1	peak109	49.28	2.9156250000000004	813991	IHMA87_00765	813573	813950	-	42
IHMA87_1	peak630	49.15	2.907875	4591575	IHMA87_04306	4591618	4593846	-	42
IHMA87_1	peak862	46.91	2.86037	6264848	IHMA87_05873	6264462	6264854	-	0
IHMA87_1	peak347	45.97	2.8345200000000004	2499511	IHMA87_02381	2499501	2499797	-	0
