## Supplementary Dataset 1 for "Determination of the Two-Component Systems regulatory network reveals core and accessory regulations across *Pseudomonas aeruginosa* lineages": CS31_RocA1-PA3948_ALLpeaks_PAO1.tab

chrom	peakID	log(qvalue)	fold_enrichment	summit_position	closest_gene	gene_start	gene_end	strand	distance_to_closest_gene
refseq|NC_002516.2|chromosome	peak218	1301.29	19.75599	1828124	PA1678	1827992	1828906	+	0
refseq|NC_002516.2|chromosome	peak260	1272.94	19.41657	2176967	PA1991	2176974	2178137	+	6
refseq|NC_002516.2|chromosome	peak290	1200.02	18.75238	2491714	PA2262	2490738	2492045	+	0
refseq|NC_002516.2|chromosome	peak481	1123.3	17.84191	4398258	PA3924	4398259	4399941	-	0
refseq|NC_002516.2|chromosome	peak609	1074.35	15.272485	5615461	PA4997	5613733	5615544	-	0
refseq|NC_002516.2|chromosome	peak494	1054.01	15.281475	4568429	PA4085	4568277	4569023	-	0
refseq|NC_002516.2|chromosome	peak425	1036.06	15.6832	3819874	PA3412	3819527	3819796	-	79
refseq|NC_002516.2|chromosome	peak76	1029.68	14.83113	645144	PA0586	643808	645361	-	0
refseq|NC_002516.2|chromosome	peak454	973.24	16.243775	4093476	PA3655	4093167	4094036	-	0
refseq|NC_002516.2|chromosome	peak207	946.62	11.962325	1664964	PA1527	1661412	1664900	+	65
refseq|NC_002516.2|chromosome	peak603	930.64	15.81129	5529853	PA4928	5528659	5530902	-	0
refseq|NC_002516.2|chromosome	peak632	866.29	14.96404	5885448	PA5229	5885486	5885944	+	37
refseq|NC_002516.2|chromosome	peak228	865.42	15.15346	1906607	PA1763	1905797	1906822	+	0
refseq|NC_002516.2|chromosome	peak37	862.52	15.061785	283744	PA0252	283818	284105	-	73
refseq|NC_002516.2|chromosome	peak73	832.02	14.520220000000002	620585	PA0564	620666	621577	-	80
refseq|NC_002516.2|chromosome	peak49	820.38	14.17037	362599	PA0322	361463	362857	-	0
refseq|NC_002516.2|chromosome	peak110	791.83	4.475155	793453	PA0726	792997	794271	+	0
refseq|NC_002516.2|chromosome	peak482	766.79	12.791415	4428220	PA3947	4426952	4428130	-	91
refseq|NC_002516.2|chromosome	peak272	764.5	13.817165	2281674	PA2075	2279917	2281578	-	97
refseq|NC_002516.2|chromosome	peak132	752.76	12.889415	1028107	PA0938	1028172	1029500	+	64
refseq|NC_002516.2|chromosome	peak99	751.36	13.765715	732815	PA0672	732959	733555	+	143
refseq|NC_002516.2|chromosome	peak583	749.79	12.12874	5330300	PA4745	5329977	5331458	-	0
refseq|NC_002516.2|chromosome	peak226	718.15	13.220110000000002	1898124	PA1758	1897290	1898651	-	0
refseq|NC_002516.2|chromosome	peak149	715.87	12.880815	1098877	PA1015	1098328	1099128	-	0
refseq|NC_002516.2|chromosome	peak373	708.11	11.881104999999998	3350413	PA2992	3350411	3350638	-	0
refseq|NC_002516.2|chromosome	peak164	694.4	11.236105	1254813	PA1157	1255042	1255752	+	228
refseq|NC_002516.2|chromosome	peak593	639.23	12.291785	5435884	PA4842	5434656	5435726	-	159
refseq|NC_002516.2|chromosome	peak639	627.58	12.27646	5949757	PA5284	5948696	5949610	-	148
refseq|NC_002516.2|chromosome	peak500	620.94	12.09245	4652543	PA4156	4650374	4652458	-	86
refseq|NC_002516.2|chromosome	peak21	617.29	11.85108	123831	PA0102	123871	124599	+	39
refseq|NC_002516.2|chromosome	peak171	610.97	11.99246	1359459	PA1251	1357725	1359350	-	110
refseq|NC_002516.2|chromosome	peak536	569.57	11.04869	4989076	PA4456	4988082	4988891	-	186
refseq|NC_002516.2|chromosome	peak345	569.18	10.445715	3103922	PA2741	3103643	3103999	-	0
refseq|NC_002516.2|chromosome	peak670	553.75	11.39567	6243470	PA5549	6243111	6244946	-	0
refseq|NC_002516.2|chromosome	peak173	528.68	10.89089	1403967	PA1292	1402981	1403835	-	133
refseq|NC_002516.2|chromosome	peak72	525.9	10.87803	607938	PA0548	606160	608157	+	0
refseq|NC_002516.2|chromosome	peak143	507.5	8.96333	1073137	PA0992	1073285	1073902	+	147
refseq|NC_002516.2|chromosome	peak458	505.14	10.37766	4113071	PA3673	4112285	4114789	+	0
refseq|NC_002516.2|chromosome	peak359	500.43	10.541495	3174112	PA2820	3174131	3174904	+	18
refseq|NC_002516.2|chromosome	peak501	499.78	10.28209	4663752	PA4168	4663854	4666262	+	101
refseq|NC_002516.2|chromosome	peak160	478.29	10.35667	1226260	PA1134	1225757	1226278	-	0
refseq|NC_002516.2|chromosome	peak356	477.07	7.425115	3151619	PA2795	3152504	3153502	+	884
refseq|NC_002516.2|chromosome	peak629	472.83	8.2835	5843926	PA5191	5844054	5844410	+	127
refseq|NC_002516.2|chromosome	peak629	472.83	8.2835	5843926	PA5190	5843198	5843800	-	127
refseq|NC_002516.2|chromosome	peak23	467.98	9.20531	141913	PA0122	141917	142327	+	3
refseq|NC_002516.2|chromosome	peak84	465.19	10.021165	674051	PA0611	673191	673961	-	91
refseq|NC_002516.2|chromosome	peak381	455.53	10.121785	3421301	PA3056	3420823	3421299	-	3
refseq|NC_002516.2|chromosome	peak491	455.15	9.80013	4519136	PA4037	4519275	4520201	+	138
refseq|NC_002516.2|chromosome	peak463	451.5	8.976795	4160180	PA3714	4160329	4160970	+	148
refseq|NC_002516.2|chromosome	peak39	440.9	8.91433	290749	PA0259	289562	291004	-	0
refseq|NC_002516.2|chromosome	peak270	436.99	9.87217	2274937	PA2072	2274740	2277334	+	0
refseq|NC_002516.2|chromosome	peak402	426.27	9.48537	3567486	PA3176	3566163	3567377	+	110
refseq|NC_002516.2|chromosome	peak307	421.17	9.54677	2754599	PA2453	2754602	2754823	+	2
refseq|NC_002516.2|chromosome	peak303	420.65	9.65087	2701282	PA2418	2701206	2702066	+	0
refseq|NC_002516.2|chromosome	peak55	420.51	9.343825	427449	PA0385	427182	427505	-	0
refseq|NC_002516.2|chromosome	peak140	418.08	9.07688	1060727	PA0976.1	1060356	1060431	+	297
refseq|NC_002516.2|chromosome	peak552	408.99	9.2968	5080436	PA4539	5079117	5080208	-	229
refseq|NC_002516.2|chromosome	peak305	407.28	9.39519	2706523	PA2423	2706387	2707181	+	0
refseq|NC_002516.2|chromosome	peak201	406.79	9.38948	1586293	PA1457	1586034	1586822	+	0
refseq|NC_002516.2|chromosome	peak377	404.99	9.31724	3394776	PA3031	3394816	3395037	+	39
refseq|NC_002516.2|chromosome	peak453	404.35	9.352705	4088592	PA3649	4087526	4088878	-	0
refseq|NC_002516.2|chromosome	peak13	397.15	9.21768	60326	PA0044	58786	60159	+	168
refseq|NC_002516.2|chromosome	peak67	391.27	6.388925	559374	PA0500	559644	560702	+	269
refseq|NC_002516.2|chromosome	peak635	390.88	9.12426	5900082	PA5239	5898865	5900124	-	0
refseq|NC_002516.2|chromosome	peak166	387.92	9.188535	1320076	PA1218	1319511	1320389	-	0
refseq|NC_002516.2|chromosome	peak490	385.95	8.998335	4514381	PA4033	4514079	4514348	+	34
refseq|NC_002516.2|chromosome	peak18	378.89	8.882525000000001	99932	PA0081	98263	99756	-	177
refseq|NC_002516.2|chromosome	peak394	374.16	7.599845	3533027	PA3149	3532812	3533933	-	0
refseq|NC_002516.2|chromosome	peak524	364.57	8.741705	4870387	PA4342	4870428	4871912	-	40
refseq|NC_002516.2|chromosome	peak339	356.04	8.17161	3092414	PA2732	3090221	3093661	-	0
refseq|NC_002516.2|chromosome	peak489	354.69	8.59165	4510843	PA4027a	4509194	4510777	-	67
refseq|NC_002516.2|chromosome	peak588	353.0	8.491735	5353665	PA4768	5353783	5354262	+	117
refseq|NC_002516.2|chromosome	peak281	351.36	7.02962	2428707	PA2209	2427572	2428669	-	39
refseq|NC_002516.2|chromosome	peak561	350.2	8.597925	5185115	PA4624	5184642	5186348	-	0
refseq|NC_002516.2|chromosome	peak194	350.06	8.411535	1516087	PA1393	1515337	1515927	-	161
refseq|NC_002516.2|chromosome	peak8	347.49	8.51701	36981	PA0034	36278	36901	-	81
refseq|NC_002516.2|chromosome	peak9	344.59	8.51022	41042	PA0040	41113	42801	+	70
refseq|NC_002516.2|chromosome	peak548	341.0	8.40965	5059634	PA4518	5059574	5059999	-	0
refseq|NC_002516.2|chromosome	peak6	336.27	8.28647	22788	PA0020	21712	22737	+	52
refseq|NC_002516.2|chromosome	peak1	335.85	7.529125	4259	PA0003	3169	4278	+	0
refseq|NC_002516.2|chromosome	peak429	329.98	8.228745	3865797	PA3458	3865281	3865754	-	44
refseq|NC_002516.2|chromosome	peak105	328.25	5.73152	784526	PA0713	784173	784466	+	61
refseq|NC_002516.2|chromosome	peak551	324.06	7.71679	5072118	PA4527	5071567	5072691	+	0
refseq|NC_002516.2|chromosome	peak370	318.28	8.02544	3324887	PA2966	3324947	3325183	-	59
refseq|NC_002516.2|chromosome	peak371	312.35	8.009105	3332606	PA2976	3332881	3336054	+	274
refseq|NC_002516.2|chromosome	peak243	309.57	7.988585	2005332	PA1846	2005254	2007542	+	0
refseq|NC_002516.2|chromosome	peak578	304.02	7.553825	5274200	PA4696	5274008	5275732	-	0
refseq|NC_002516.2|chromosome	peak134	300.32	7.791855	1039821	PA0953	1039968	1040432	+	146
refseq|NC_002516.2|chromosome	peak137	299.92	7.777915	1053221	PA0967	1052289	1053347	+	0
refseq|NC_002516.2|chromosome	peak227	298.89	5.852505	1898730	PA1758	1897290	1898651	-	80
refseq|NC_002516.2|chromosome	peak225	293.99	7.703709999999999	1897085	PA1757	1896630	1897247	+	0
refseq|NC_002516.2|chromosome	peak82	292.04	7.708335	671517	PA0609	670980	672458	+	0
refseq|NC_002516.2|chromosome	peak440	288.32	7.164795	3962122	PA3539	3961144	3961923	+	200
refseq|NC_002516.2|chromosome	peak626	281.79	7.4835	5820825	PA5170	5820910	5822358	+	84
refseq|NC_002516.2|chromosome	peak418	274.54	7.397665	3729363	PA3326	3729471	3730076	-	107
refseq|NC_002516.2|chromosome	peak558	274.3	7.482775	5165950	PA4606	5163788	5165854	-	97
refseq|NC_002516.2|chromosome	peak216	270.25	6.751715	1803459	PA1656	1803626	1805182	+	166
refseq|NC_002516.2|chromosome	peak403	269.39	6.751685	3581825	PA3190	3580384	3581646	-	180
refseq|NC_002516.2|chromosome	peak131	269.16	7.2768	1020500	PA0931	1018230	1020458	+	43
refseq|NC_002516.2|chromosome	peak113	267.29	7.358499999999999	833657	PA0765	833454	833909	+	0
refseq|NC_002516.2|chromosome	peak448	260.78	7.250925	4064549	PA3629	4063875	4064987	-	0
refseq|NC_002516.2|chromosome	peak499	260.17	7.173625	4632784	PA4141	4632477	4632776	+	9
refseq|NC_002516.2|chromosome	peak90	259.26	6.8323350000000005	702600	PA0647	702529	702831	+	0
refseq|NC_002516.2|chromosome	peak80	257.26	6.976325	664666	PA0603	664783	665892	+	116
refseq|NC_002516.2|chromosome	peak59	254.57	7.0857	486997	PA0434	484964	487156	+	0
refseq|NC_002516.2|chromosome	peak294	254.41	6.966704999999999	2579076	PA2335	2577150	2579519	+	0
refseq|NC_002516.2|chromosome	peak495	250.88	5.39639	4569854	PA4086	4569054	4569623	-	232
refseq|NC_002516.2|chromosome	peak92	244.44	6.76421	707712	PA0654	707686	708480	+	0
refseq|NC_002516.2|chromosome	peak152	242.9	7.011205	1127429	PA1041	1126969	1127601	+	0
refseq|NC_002516.2|chromosome	peak298	241.88	7.02702	2649836	PA2393	2648626	2649972	+	0
refseq|NC_002516.2|chromosome	peak628	239.63	6.484685	5836803	PA5184	5836910	5837467	+	106
refseq|NC_002516.2|chromosome	peak624	236.05	6.84576	5767814	PA5119	5766484	5767893	+	0
refseq|NC_002516.2|chromosome	peak651	234.97	6.77813	6045486	PA5370	6045310	6046626	-	0
refseq|NC_002516.2|chromosome	peak537	233.34	6.748154999999999	4992654	PA4461	4991919	4992644	+	11
refseq|NC_002516.2|chromosome	peak332	228.6	6.696350000000001	3029179	PA2682	3029187	3030428	+	7
refseq|NC_002516.2|chromosome	peak52	228.09	6.723585000000001	374234	PA0333	374243	375514	+	8
refseq|NC_002516.2|chromosome	peak450	227.36	5.971935	4080330	PA3641	4078808	4080223	-	108
refseq|NC_002516.2|chromosome	peak254	226.88	6.6845	2130756	PA1946	2130854	2131813	+	97
refseq|NC_002516.2|chromosome	peak582	223.73	6.548030000000001	5325272	PA4740	5323374	5325479	-	0
refseq|NC_002516.2|chromosome	peak184	222.52	5.45898	1486587	PA1371	1486266	1486967	-	0
refseq|NC_002516.2|chromosome	peak457	221.7	6.51126	4103442	PA3663	4103076	4103429	-	14
refseq|NC_002516.2|chromosome	peak214	220.29	6.565725	1759618	PA1614	1758748	1759770	+	0
refseq|NC_002516.2|chromosome	peak122	217.34	6.54499	953630	PA0873	953691	955250	+	60
refseq|NC_002516.2|chromosome	peak185	217.09	5.10363	1487110	PA1372	1486960	1489095	-	0
refseq|NC_002516.2|chromosome	peak474	216.63	6.36953	4296728	PA3836	4297250	4298227	+	521
refseq|NC_002516.2|chromosome	peak202	216.54	6.561025000000001	1596803	PA1467	1595827	1596798	+	6
refseq|NC_002516.2|chromosome	peak563	216.47	6.456485000000001	5200402	PA4632	5199503	5200324	-	79
refseq|NC_002516.2|chromosome	peak20	215.33	6.49174	118437	PA0097	117931	119130	+	0
refseq|NC_002516.2|chromosome	peak449	212.78	6.396885	4077285	PA3640	4075157	4078678	-	0
refseq|NC_002516.2|chromosome	peak275	206.71	6.0389	2342073	PA2128	2342493	2343044	+	419
refseq|NC_002516.2|chromosome	peak596	206.63	6.313365	5483584	PA4887	5482452	5483768	-	0
refseq|NC_002516.2|chromosome	peak672	205.93	6.3632100000000005	6261157	PA5567	6260390	6261757	-	0
refseq|NC_002516.2|chromosome	peak358	203.99	6.235625	3162657	PA2809	3162705	3163385	+	47
refseq|NC_002516.2|chromosome	peak409	200.59	5.425705	3650628	PA3262.1	3650722	3650798	-	93
refseq|NC_002516.2|chromosome	peak380	198.63	6.054295	3409286	PA3045	3408560	3409183	-	104
refseq|NC_002516.2|chromosome	peak407	198.31	6.246525	3643646	PA3257	3642964	3645060	+	0
refseq|NC_002516.2|chromosome	peak239	197.13	6.19097	1971457	PA1813	1971317	1972093	-	0
refseq|NC_002516.2|chromosome	peak51	196.11	6.2479700000000005	367385	PA0327	367457	368422	+	71
refseq|NC_002516.2|chromosome	peak235	195.49	5.95279	1955286	PA1802	1954815	1956095	+	0
refseq|NC_002516.2|chromosome	peak191	194.3	5.78257	1501322	PA1382	1498813	1501092	+	231
refseq|NC_002516.2|chromosome	peak646	190.3	6.03215	6029350	PA5362	6028976	6030316	+	0
refseq|NC_002516.2|chromosome	peak87	188.96	6.016205	696188	PA0641	695082	698696	+	0
refseq|NC_002516.2|chromosome	peak487	188.38	6.05442	4463545	PA3983	4462879	4463718	+	0
refseq|NC_002516.2|chromosome	peak443	188.12	5.640605000000001	4036031	PA3601	4035758	4036021	-	11
refseq|NC_002516.2|chromosome	peak460	185.81	6.066625	4134126	PA3691	4134138	4134542	+	11
refseq|NC_002516.2|chromosome	peak27	185.28	5.884790000000001	184137	PA0160	183822	184007	+	131
refseq|NC_002516.2|chromosome	peak340	182.71	5.35984	3094027	PA2733	3093658	3094185	-	0
refseq|NC_002516.2|chromosome	peak643	181.54	5.8858	5979169	PA5310	5979194	5980783	+	24
refseq|NC_002516.2|chromosome	peak309	179.73	5.457325	2760315	PA2460	2760323	2760619	-	7
refseq|NC_002516.2|chromosome	peak286	178.09	5.72853	2453489	PA2231	2453667	2455103	+	177
refseq|NC_002516.2|chromosome	peak584	176.33	5.874734999999999	5332510	PA4747	5332354	5332743	-	0
refseq|NC_002516.2|chromosome	peak163	175.86	5.515675	1248826	PA1154	1249019	1249552	-	192
refseq|NC_002516.2|chromosome	peak415	175.11	5.75308	3688831	PA3295	3688879	3689316	-	47
refseq|NC_002516.2|chromosome	peak656	174.5	4.99503	6135524	PA5446	6135709	6135912	+	184
refseq|NC_002516.2|chromosome	peak179	173.99	5.802054999999999	1474222	PA1362	1474391	1474714	+	168
refseq|NC_002516.2|chromosome	peak360	173.66	5.83478	3195811	PA2841	3195900	3196691	+	88
refseq|NC_002516.2|chromosome	peak118	173.02	5.660965	882899	PA0805	882989	883216	-	89
refseq|NC_002516.2|chromosome	peak250	172.76	5.8506	2078009	PA1907	2077626	2079266	-	0
refseq|NC_002516.2|chromosome	peak304	169.39	5.71984	2705567	PA2422	2705773	2706087	+	205
refseq|NC_002516.2|chromosome	peak213	168.36	5.470879999999999	1754401	PA1611	1753607	1755562	-	0
refseq|NC_002516.2|chromosome	peak221	162.12	5.65784	1864482	PA1723	1864134	1864880	+	0
refseq|NC_002516.2|chromosome	peak71	161.91	5.55627	604880	PA0546	603706	604896	-	0
refseq|NC_002516.2|chromosome	peak193	161.68	4.85369	1506124	PA1386	1505749	1507017	+	0
refseq|NC_002516.2|chromosome	peak189	160.63	4.560264999999999	1498246	PA1381	1498338	1498829	+	91
refseq|NC_002516.2|chromosome	peak142	157.66	5.3824000000000005	1069659	PA0988	1069769	1070173	+	109
refseq|NC_002516.2|chromosome	peak364	157.07	5.54521	3255882	PA2902	3255763	3256611	-	0
refseq|NC_002516.2|chromosome	peak306	156.95	5.512264999999999	2724350	PA2428	2723309	2724223	-	128
refseq|NC_002516.2|chromosome	peak4	156.51	5.5243	14619	PA0011	14235	15122	+	0
refseq|NC_002516.2|chromosome	peak640	155.61	5.43179	5962560	PA5295	5960852	5962528	-	33
refseq|NC_002516.2|chromosome	peak590	153.72	5.391325	5415903	PA4825	5415413	5418124	-	0
refseq|NC_002516.2|chromosome	peak531	147.98	5.051035000000001	4963554	PA4430	4963055	4964266	-	0
refseq|NC_002516.2|chromosome	peak75	147.71	5.333885	637024	PA0577	636304	638298	-	0
refseq|NC_002516.2|chromosome	peak153	146.26	5.297325	1135415	PA1048	1135408	1136289	+	0
refseq|NC_002516.2|chromosome	peak317	144.82	5.299205000000001	2901971	PA2567	2902218	2903981	+	246
refseq|NC_002516.2|chromosome	peak393	140.36	4.999925	3528442	PA3145	3528428	3529447	-	0
refseq|NC_002516.2|chromosome	peak529	139.31	5.109055	4938314	PA4406	4938276	4939187	-	0
refseq|NC_002516.2|chromosome	peak507	139.27	5.00354	4761969	PA4252	4761940	4762254	-	0
refseq|NC_002516.2|chromosome	peak154	139.06	5.194155	1155546	PA1068	1153637	1155547	+	0
refseq|NC_002516.2|chromosome	peak219	135.44	5.0959	1855774	PA1709	1854849	1855736	+	39
refseq|NC_002516.2|chromosome	peak203	134.49	5.043089999999999	1604616	PA1479	1604599	1605087	+	0
refseq|NC_002516.2|chromosome	peak417	133.13	5.00653	3720540	PA3318	3720123	3720623	+	0
refseq|NC_002516.2|chromosome	peak467	132.23	5.09922	4223546	PA3767	4223568	4224116	-	21
refseq|NC_002516.2|chromosome	peak662	131.53	5.03037	6171688	PA5479	6170176	6171510	-	179
refseq|NC_002516.2|chromosome	peak45	131.1	4.67137	339185	PA0300	338437	339540	+	0
refseq|NC_002516.2|chromosome	peak29	130.9	4.794675	189685	PA0165	189120	189956	+	0
refseq|NC_002516.2|chromosome	peak608	130.15	5.01852	5595178	PA4981	5593683	5595095	-	84
refseq|NC_002516.2|chromosome	peak468	129.78	4.98536	4234254	PA3776	4234275	4235183	+	20
refseq|NC_002516.2|chromosome	peak188	129.77	4.9936	1496968	PA1380	1497012	1497977	+	43
refseq|NC_002516.2|chromosome	peak101	129.2	4.513325	763314	PA0691	762891	763493	+	0
refseq|NC_002516.2|chromosome	peak564	129.08	4.99316	5212382	PA4645	5212107	5212664	-	0
refseq|NC_002516.2|chromosome	peak493	127.61	4.592725	4559584	PA4080	4559006	4559650	-	0
refseq|NC_002516.2|chromosome	peak263	127.56	4.8546	2219782	PA2028	2219778	2220251	+	0
refseq|NC_002516.2|chromosome	peak158	127.12	4.98088	1212454	PA1118	1211888	1212571	-	0
refseq|NC_002516.2|chromosome	peak560	126.97	4.94519	5172108	PA4614	5172253	5172666	+	144
refseq|NC_002516.2|chromosome	peak390	124.99	4.861525	3522238	PA3138	3520548	3522560	-	0
refseq|NC_002516.2|chromosome	peak77	124.63	4.868435	647187	PA0588	646730	648652	-	0
refseq|NC_002516.2|chromosome	peak612	123.98	4.841755	5637191	PA5015	5636156	5638804	+	0
refseq|NC_002516.2|chromosome	peak633	123.96	4.838915	5892768	PA5234	5891683	5892660	+	109
refseq|NC_002516.2|chromosome	peak195	121.94	4.79094	1549660	PA1423	1548334	1549587	-	74
refseq|NC_002516.2|chromosome	peak58	120.73	4.820485	485713	PA0434	484964	487156	+	0
refseq|NC_002516.2|chromosome	peak598	117.88	4.71158	5502839	PA4903	5501338	5502672	-	168
refseq|NC_002516.2|chromosome	peak116	117.05	4.711035	851519	PA0781	849256	851319	-	201
refseq|NC_002516.2|chromosome	peak42	117.0	4.7604500000000005	302704	PA0267	302824	304023	+	119
refseq|NC_002516.2|chromosome	peak614	116.5	4.67766	5654456	PA5023	5652945	5654405	+	52
refseq|NC_002516.2|chromosome	peak330	116.3	4.718835	3016889	PA2668	3016675	3016970	-	0
refseq|NC_002516.2|chromosome	peak35	115.27	4.704459999999999	245919	PA0218	245948	246868	-	28
refseq|NC_002516.2|chromosome	peak151	113.98	4.70633	1117879	PA1030.1	1117532	1117609	+	271
refseq|NC_002516.2|chromosome	peak576	113.14	4.71117	5272306	PA4693	5271485	5272300	-	7
refseq|NC_002516.2|chromosome	peak667	112.89	4.559749999999999	6212080	PA5519	6212147	6212713	-	66
refseq|NC_002516.2|chromosome	peak350	112.29	4.385395	3120870	PA2760	3120073	3121350	+	0
refseq|NC_002516.2|chromosome	peak601	111.59	4.561845	5517744	PA4917	5517109	5517711	-	34
refseq|NC_002516.2|chromosome	peak357	111.23	4.619495000000001	3157674	PA2801	3157667	3158071	+	0
refseq|NC_002516.2|chromosome	peak70	109.78	4.55578	597589	PA0538	596970	597479	-	111
refseq|NC_002516.2|chromosome	peak363	108.6	4.46908	3254501	PA2900	3254598	3255407	-	96
refseq|NC_002516.2|chromosome	peak338	108.22	4.01164	3090385	PA2732	3090221	3093661	-	0
refseq|NC_002516.2|chromosome	peak266	107.85	3.88474	2227883	PA2037	2227541	2229001	+	0
refseq|NC_002516.2|chromosome	peak121	107.23	4.54551	900667	PA0826	900408	901046	-	0
refseq|NC_002516.2|chromosome	peak322	107.22	4.205755	2917093	PA2581	2917172	2918212	+	78
refseq|NC_002516.2|chromosome	peak264	106.0	4.577365	2226400	PA2035	2224486	2226144	-	257
refseq|NC_002516.2|chromosome	peak200	105.76	4.46481	1585660	PA1456	1585640	1586014	+	0
refseq|NC_002516.2|chromosome	peak156	105.59	4.497755	1184601	PA1093	1184603	1184974	+	1
refseq|NC_002516.2|chromosome	peak199	105.0	4.467125	1565669	PA1436	1563967	1567077	+	0
refseq|NC_002516.2|chromosome	peak3	104.37	4.370685	7785	PA0005	7018	7791	-	0
refseq|NC_002516.2|chromosome	peak242	104.27	4.297005	2002036	PA1843	1999889	2003593	-	0
refseq|NC_002516.2|chromosome	peak65	101.81	4.410550000000001	556388	PA0497	556275	557276	-	0
refseq|NC_002516.2|chromosome	peak525	101.46	4.38238	4910712	PA4379	4910108	4910791	-	0
refseq|NC_002516.2|chromosome	peak592	101.08	4.4425550000000005	5434215	PA4841	5434116	5434652	-	0
refseq|NC_002516.2|chromosome	peak238	98.78	4.34495	1970489	PA1812	1969635	1971239	-	0
refseq|NC_002516.2|chromosome	peak135	96.55	4.163535	1045479	PA0958	1043983	1045314	-	166
refseq|NC_002516.2|chromosome	peak342	96.34	4.22155	3097677	PA2735	3096130	3098508	-	0
refseq|NC_002516.2|chromosome	peak144	96.2	4.32949	1074779	PA0994	1074784	1077303	+	4
refseq|NC_002516.2|chromosome	peak344	96.05	4.351235000000001	3102535	PA2740	3102529	3103545	-	0
refseq|NC_002516.2|chromosome	peak422	95.81	4.24395	3759771	PA3347	3759376	3759681	-	91
refseq|NC_002516.2|chromosome	peak182	94.89	3.79496	1483492	PA1369	1483123	1483875	+	0
refseq|NC_002516.2|chromosome	peak414	94.38	4.006265	3683067	PA3290	3681500	3684148	-	0
refseq|NC_002516.2|chromosome	peak637	93.64	4.242645	5941143	PA5275	5940747	5941082	-	62
refseq|NC_002516.2|chromosome	peak190	93.52	3.769835000000001	1499176	PA1382	1498813	1501092	+	0
refseq|NC_002516.2|chromosome	peak146	93.45	4.212235	1093164	PA1010	1093251	1094129	+	86
refseq|NC_002516.2|chromosome	peak176	93.31	4.250665	1450864	PA1337	1450545	1451633	-	0
refseq|NC_002516.2|chromosome	peak566	93.12	4.280645	5229489	PA4661	5229459	5229980	-	0
refseq|NC_002516.2|chromosome	peak267	92.44	4.2006	2232967	PA2041	2232222	2233592	+	0
refseq|NC_002516.2|chromosome	peak12	91.76	4.1505350000000005	58643	PA0043	57212	58594	-	50
refseq|NC_002516.2|chromosome	peak556	91.56	4.139595	5141411	PA4590	5140701	5141189	-	223
refseq|NC_002516.2|chromosome	peak209	89.95	4.1263000000000005	1699998	PA1561	1698382	1699947	-	52
refseq|NC_002516.2|chromosome	peak657	89.21	4.01848	6145118	PA5454	6144077	6144991	-	128
refseq|NC_002516.2|chromosome	peak223	88.72	4.184265	1871127	PA1728	1871116	1871457	+	0
refseq|NC_002516.2|chromosome	peak587	88.6	4.151325	5344770	PA4758	5343767	5344903	-	0
refseq|NC_002516.2|chromosome	peak459	88.0	4.117945000000001	4119181	PA3676	4116188	4119265	-	0
refseq|NC_002516.2|chromosome	peak343	87.69	4.14518	3100165	PA2739	3100116	3102494	-	0
refseq|NC_002516.2|chromosome	peak522	86.55	4.136075	4850583	PA4321	4850042	4851313	+	0
refseq|NC_002516.2|chromosome	peak476	85.93	3.5406600000000004	4329542	PA3866	4327697	4329991	-	0
refseq|NC_002516.2|chromosome	peak376	85.61	4.11346	3369443	PA3010	3369475	3369993	-	31
refseq|NC_002516.2|chromosome	peak93	85.37	4.007105	714781	PA0661	714264	714686	-	96
refseq|NC_002516.2|chromosome	peak212	85.36	4.0421000000000005	1752800	PA1609	1751674	1752891	-	0
refseq|NC_002516.2|chromosome	peak318	85.19	4.072065	2903548	PA2567	2902218	2903981	+	0
refseq|NC_002516.2|chromosome	peak347	84.91	4.05263	3110907	PA2749	3110901	3111614	+	0
refseq|NC_002516.2|chromosome	peak441	83.05	4.02937	3987305	PA3559	3987290	3988684	+	0
refseq|NC_002516.2|chromosome	peak386	82.45	4.004225	3483447	PA3103	3481914	3483422	-	26
refseq|NC_002516.2|chromosome	peak464	82.24	3.973815	4161261	PA3715	4161091	4161894	+	0
refseq|NC_002516.2|chromosome	peak257	81.87	4.017515	2153347	PA1972	2153594	2155297	+	246
refseq|NC_002516.2|chromosome	peak445	81.38	3.9732	4053292	PA3618	4052738	4053244	-	49
refseq|NC_002516.2|chromosome	peak208	80.79	3.96441	1695696	PA1557	1694852	1696279	-	0
refseq|NC_002516.2|chromosome	peak466	80.66	3.989195	4220266	PA3764	4219841	4221199	+	0
refseq|NC_002516.2|chromosome	peak591	80.03	3.95033	5418848	PA4827	5418899	5419738	-	50
refseq|NC_002516.2|chromosome	peak408	79.79	3.925405	3650104	PA3262	3649705	3650466	-	0
refseq|NC_002516.2|chromosome	peak308	79.64	3.851415	2756953	PA2457	2756918	2757898	+	0
refseq|NC_002516.2|chromosome	peak384	78.92	3.900045	3460187	PA3083	3460380	3463037	-	192
refseq|NC_002516.2|chromosome	peak246	78.58	3.946495000000001	2036466	PA1874	2036441	2043847	+	0
refseq|NC_002516.2|chromosome	peak413	78.13	3.894810000000001	3673374	PA3280	3673008	3674324	-	0
refseq|NC_002516.2|chromosome	peak62	78.02	3.940575	543772	PA0482	542170	544347	-	0
refseq|NC_002516.2|chromosome	peak63	77.45	3.863275	544452	PA0482	542170	544347	-	106
refseq|NC_002516.2|chromosome	peak114	76.71	3.575155	837255	PA0767	835523	837322	+	0
refseq|NC_002516.2|chromosome	peak533	76.52	3.9038	4973424	PA4440	4973400	4974029	-	0
refseq|NC_002516.2|chromosome	peak379	76.31	3.90907	3403309	PA3039	3402134	3403516	-	0
refseq|NC_002516.2|chromosome	peak528	75.73	3.8153	4936749	PA4404	4936750	4937673	-	0
refseq|NC_002516.2|chromosome	peak261	74.4	3.84463	2206906	PA2017	2206999	2207928	+	92
refseq|NC_002516.2|chromosome	peak155	73.79	3.60355	1165057	PA1078	1164688	1165128	+	0
refseq|NC_002516.2|chromosome	peak314	73.59	3.77809	2818880	PA2501	2818719	2818886	-	0
refseq|NC_002516.2|chromosome	peak473	73.29	3.77238	4274394	PA3817	4273577	4274350	-	45
refseq|NC_002516.2|chromosome	peak385	73.24	3.783365	3475312	PA3094	3474133	3475170	+	143
refseq|NC_002516.2|chromosome	peak283	73.2	3.408925	2445074	PA2222	2444886	2445533	-	0
refseq|NC_002516.2|chromosome	peak644	72.91	3.796875	6011932	PA5343	6011058	6011909	-	24
refseq|NC_002516.2|chromosome	peak273	72.25	3.818185	2291061	PA2082	2291113	2291589	+	51
refseq|NC_002516.2|chromosome	peak104	72.19	3.735825	779413	PA0706	779463	780101	-	49
refseq|NC_002516.2|chromosome	peak539	70.11	3.69587	5009363	PA4477	5008643	5010100	-	0
refseq|NC_002516.2|chromosome	peak553	70.01	3.55695	5116638	PA4568	5116313	5116624	-	15
refseq|NC_002516.2|chromosome	peak492	69.48	3.69269	4541851	PA4063	4541272	4541862	+	0
refseq|NC_002516.2|chromosome	peak130	69.45	3.70093	1018166	PA0931	1018230	1020458	+	63
refseq|NC_002516.2|chromosome	peak660	68.65	3.64384	6167365	PA5476	6166120	6167409	-	0
refseq|NC_002516.2|chromosome	peak543	68.31	3.697315	5037034	PA4500	5037074	5038675	+	39
refseq|NC_002516.2|chromosome	peak157	68.07	3.652535	1210432	PA1116	1210558	1211397	+	125
refseq|NC_002516.2|chromosome	peak419	61.87	3.5468200000000003	3747320	PA3338	3747166	3747456	-	0
refseq|NC_002516.2|chromosome	peak432	60.24	3.509825	3893579	PA3480	3893432	3893998	-	0
refseq|NC_002516.2|chromosome	peak234	60.18	3.48787	1953041	PA1800	1952665	1953975	+	0
refseq|NC_002516.2|chromosome	peak411	59.15	3.463595	3655953	PA3268	3655986	3658151	-	32
refseq|NC_002516.2|chromosome	peak555	58.59	3.4646	5123567	PA4576	5123053	5125506	-	0
refseq|NC_002516.2|chromosome	peak329	58.0	3.43977	2995166	PA2648	2994728	2996257	+	0
refseq|NC_002516.2|chromosome	peak527	57.74	3.4282600000000003	4924476	PA4394	4924247	4925083	-	0
