## Supplementary Dataset 1 for "Determination of the Two-Component Systems regulatory network reveals core and accessory regulations across *Pseudomonas aeruginosa* lineages": CS32_PA4032-IHMA87_00896_ALLpeaks_IHMA.tab

chrom	peakID	log(qvalue)	fold_enrichment	summit_position	closest_gene	gene_start	gene_end	strand	distance_to_closest_gene
IHMA87_1	peak0	28.42	2.616515	1932291	IHMA87_01800	1932324	1933520	-	32
IHMA87_2	peak1	24.36	2.3867700000000003	49428	IHMA87_06167	49566	50723	+	137
