## Supplementary Dataset 1 for "Determination of the Two-Component Systems regulatory network reveals core and accessory regulations across *Pseudomonas aeruginosa* lineages": CS32_PA4032-PA14_11680_ALLpeaks_PA14.tab

chrom	peakID	log(qvalue)	fold_enrichment	summit_position	closest_gene	gene_start	gene_end	strand	distance_to_closest_gene
refseq|NC_008463.1|chromosome	peak7	16.34	1.836255	4562453	PA14_51330	4561030	4562088	-	366
refseq|NC_008463.1|chromosome	peak8	13.4	1.68383	5119720	PA14_57460	5119132	5119587	-	134
refseq|NC_008463.1|chromosome	peak4	12.9	1.6628150000000002	2033193	PA14_23400	2031887	2033236	+	0
refseq|NC_008463.1|chromosome	peak1	11.63	1.59994	1230596	PA14_14430	1231207	1231584	+	610
refseq|NC_008463.1|chromosome	peak5	9.29	1.353485	3176697	PA14_35720	3176214	3176615	-	83
refseq|NC_008463.1|chromosome	peak6	8.73	1.562235	4400446	PA14_49480	4399221	4401008	+	0
refseq|NC_008463.1|chromosome	peak2	8.45	1.566295	1862998	PA14_21480	1862506	1863060	+	0
refseq|NC_008463.1|chromosome	peak0	7.69	1.59017	340993	PA14_03790	339852	340823	+	171
refseq|NC_008463.1|chromosome	peak3	5.05	1.456075	1921577	PA14_22080	1922000	1922695	-	422
refseq|NC_008463.1|chromosome	peak9	4.67	1.465395	5999098	PA14_67210	5998619	5999494	-	0
