## Supplementary Dataset 1 for "Determination of the Two-Component Systems regulatory network reveals core and accessory regulations across *Pseudomonas aeruginosa* lineages": CS32_PA4032_ALLpeaks_PAO1.tab

chrom	peakID	log(qvalue)	fold_enrichment	summit_position	closest_gene	gene_start	gene_end	strand	distance_to_closest_gene
refseq|NC_002516.2|chromosome	peak3	26.9	1.90359	786292	PA0715	785969	786925	+	0
refseq|NC_002516.2|chromosome	peak23	20.81	1.71797	4956144	PA4421	4955574	4956029	-	116
refseq|NC_002516.2|chromosome	peak1	19.26	1.81331	143514	PA0124	143567	143848	-	52
refseq|NC_002516.2|chromosome	peak2	17.13	1.724695	334534	PA0296	333079	334455	-	80
refseq|NC_002516.2|chromosome	peak24	13.77	1.76391	5053510	PA4514	5053616	5055877	-	105
refseq|NC_002516.2|chromosome	peak11	12.76	1.698265	2069481	PA1898	2069490	2070203	+	8
refseq|NC_002516.2|chromosome	peak19	12.0	1.72075	4250746	PA3792	4250828	4252606	+	81
refseq|NC_002516.2|chromosome	peak21	11.52	1.688215	4784128	PA4276	4783771	4784139	-	0
refseq|NC_002516.2|chromosome	peak20	10.37	1.55813	4327489	PA3865a	4327395	4327559	+	0
refseq|NC_002516.2|chromosome	peak18	7.63	1.533245	3685263	PA3292	3684905	3685762	-	0
refseq|NC_002516.2|chromosome	peak8	7.37	1.528295	1245686	PA1151	1245665	1245928	+	0
refseq|NC_002516.2|chromosome	peak15	7.18	1.505185	3534756	PA3150	3533948	3535081	-	0
refseq|NC_002516.2|chromosome	peak10	6.85	1.50978	1501353	PA1383	1501611	1503416	+	257
