## Supplementary Dataset 1 for "Determination of the Two-Component Systems regulatory network reveals core and accessory regulations across *Pseudomonas aeruginosa* lineages": CS33_PA4080-IHMA87_00845_ALLpeaks_IHMA.tab

chrom	peakID	log(qvalue)	fold_enrichment	summit_position	closest_gene	gene_start	gene_end	strand	distance_to_closest_gene
IHMA87_1	peak560	59.68	3.04615	5302997	IHMA87_04993	5303169	5304224	-	171
IHMA87_1	peak102	52.65	2.86828	907329	IHMA87_00845	907198	907842	+	0
IHMA87_1	peak267	49.93	2.8133	2508486	IHMA87_02392	2508016	2508912	-	0
IHMA87_1	peak580	48.74	2.809155	5491320	IHMA87_05159	5491356	5494243	-	35
IHMA87_1	peak167	46.88	2.74393	1555884	IHMA87_01434	1555254	1556045	-	0
IHMA87_1	peak548	45.27	2.672035	5269330	IHMA87_04955	5267790	5270054	-	0
IHMA87_1	peak594	43.49	2.674265	5568266	IHMA87_05235	5566771	5569992	-	0
IHMA87_1	peak57	42.1	2.64298	596446	IHMA87_00554	595682	596728	-	0
IHMA87_1	peak607	40.82	2.59225	5757074	IHMA87_05425	5756957	5757376	-	0
IHMA87_1	peak492	39.69	2.60627	4882252	IHMA87_04578	4882284	4885171	-	31
IHMA87_1	peak487	38.99	2.586965	4825595	IHMA87_04531	4825292	4825570	+	26
IHMA87_1	peak79	38.96	2.54102	701250	IHMA87_00663	700850	701350	+	0
IHMA87_1	peak53	38.47	2.575915	569692	IHMA87_00526	567910	569907	+	0
IHMA87_2	peak746	38.23	2.559945	95728	IHMA87_06213	95285	95920	-	0
IHMA87_1	peak286	37.98	2.55394	2550734	IHMA87_02431	2548489	2551074	-	0
IHMA87_1	peak113	37.93	2.457985	1042951	IHMA87_00979	1042436	1043299	-	0
IHMA87_1	peak486	37.63	2.54753	4818046	IHMA87_04521	4817746	4818204	-	0
IHMA87_1	peak88	35.99	2.3469800000000003	717182	IHMA87_00677	716936	717757	+	0
IHMA87_1	peak576	35.86	2.509465	5470902	IHMA87_05141	5470149	5472377	+	0
IHMA87_1	peak40	35.44	2.39867	418637	IHMA87_00387	418577	418984	+	0
IHMA87_1	peak467	34.91	2.41907	4584182	IHMA87_04300	4584090	4584629	-	0
IHMA87_1	peak465	34.88	2.48266	4581396	IHMA87_04295	4581437	4581670	+	40
IHMA87_1	peak115	34.84	2.477435	1045886	IHMA87_00983	1045496	1046764	+	0
IHMA87_1	peak230	34.07	2.465875	2313166	IHMA87_02164	2311142	2313043	-	124
IHMA87_1	peak308	34.03	2.405495	2707718	IHMA87_02576	2707125	2707370	+	349
IHMA87_1	peak287	33.82	2.4566600000000003	2551348	IHMA87_02431	2548489	2551074	-	275
IHMA87_1	peak603	33.73	2.43235	5663395	IHMA87_05334	5663119	5663562	+	0
IHMA87_1	peak646	33.63	2.4545450000000004	6140062	IHMA87_05771	6138869	6139942	+	121
IHMA87_1	peak690	33.55	2.443425	6356983	IHMA87_05960	6355988	6356896	-	88
IHMA87_1	peak690	33.55	2.443425	6356983	IHMA87_05961	6357072	6358496	+	88
IHMA87_1	peak84	33.43	2.37971	710694	IHMA87_00669	710509	710880	+	0
IHMA87_1	peak14	33.27	2.41421	64929	IHMA87_00048	64723	65424	+	0
IHMA87_2	peak735	33.08	2.439405	59820	IHMA87_06175	59635	59865	+	0
IHMA87_1	peak517	32.97	2.338665	5162523	IHMA87_04836	5162361	5164661	-	0
IHMA87_1	peak414	32.76	2.3918	4107778	IHMA87_03832	4107409	4108254	-	0
IHMA87_1	peak122	32.69	2.427335	1093876	IHMA87_01023	1092857	1094224	+	0
IHMA87_1	peak75	32.54	2.26688	686278	IHMA87_00643	685584	686990	-	0
IHMA87_1	peak54	32.52	2.428695	577031	IHMA87_00535	576703	577128	-	0
IHMA87_1	peak668	32.46	2.41374	6177969	IHMA87_05796	6177290	6178384	+	0
IHMA87_1	peak537	32.42	2.32143	5245414	IHMA87_04931	5243966	5245855	-	0
IHMA87_1	peak74	32.4	2.41867	675118	IHMA87_00630	674573	675367	+	0
IHMA87_1	peak265	32.37	2.3697850000000003	2504524	IHMA87_02388	2503788	2505122	+	0
IHMA87_1	peak250	32.33	2.404475	2411631	IHMA87_02277	2411772	2412680	-	140
IHMA87_1	peak489	32.29	2.42085	4827289	IHMA87_04533	4827422	4827679	+	132
IHMA87_1	peak615	31.97	2.4083	5832982	IHMA87_05489	5831924	5833681	-	0
IHMA87_1	peak662	31.95	2.40061	6168454	IHMA87_05789	6167647	6168663	+	0
IHMA87_1	peak83	31.89	2.32394	709710	IHMA87_00667	706158	710357	+	0
IHMA87_1	peak519	31.43	2.39922	5169819	IHMA87_04841	5168901	5170064	-	0
IHMA87_1	peak60	31.27	2.38776	603712	IHMA87_00558	604009	604863	-	296
IHMA87_1	peak433	31.25	2.390215	4354008	IHMA87_04067	4352092	4354080	-	0
IHMA87_1	peak348	31.11	2.23473	3414932	IHMA87_03168	3414292	3417306	-	0
IHMA87_1	peak494	30.93	2.370635	4924204	IHMA87_04607	4924386	4924604	+	181
IHMA87_1	peak111	30.64	2.361415	1038241	IHMA87_00973	1037702	1038004	+	238
IHMA87_1	peak317	30.62	2.37255	2914548	IHMA87_02733	2913172	2914146	-	403
IHMA87_1	peak438	30.49	2.302765	4405822	IHMA87_04118	4405704	4406882	-	0
IHMA87_1	peak77	30.41	2.369	689170	IHMA87_00645	688908	690438	+	0
IHMA87_1	peak112	30.25	2.36565	1041596	IHMA87_00978	1041600	1042427	-	3
IHMA87_1	peak638	30.22	2.363	6053708	IHMA87_05686	6052824	6054407	+	0
IHMA87_1	peak303	30.12	2.3584950000000005	2685552	IHMA87_02546	2684879	2685898	-	0
IHMA87_1	peak419	30.08	2.361635	4155901	IHMA87_03883	4155831	4156523	+	0
IHMA87_1	peak532	30.02	2.232475	5233192	IHMA87_04921	5232744	5233274	-	0
IHMA87_1	peak613	30.02	2.359795	5827239	IHMA87_05484	5826413	5827297	-	0
IHMA87_1	peak531	30.01	2.3012200000000003	5225074	IHMA87_04906	5225028	5225180	+	0
IHMA87_1	peak383	29.91	2.354945	3659520	IHMA87_03410	3658513	3660183	-	0
IHMA87_1	peak184	29.78	2.2266250000000003	1812270	IHMA87_01673	1811878	1812273	-	0
IHMA87_1	peak172	29.77	2.246255	1649971	IHMA87_01519	1649639	1651396	+	0
IHMA87_1	peak558	29.71	2.3059900000000004	5301267	IHMA87_04989	5300089	5301624	+	0
IHMA87_1	peak44	29.47	2.24224	497429	IHMA87_00452	497342	499756	-	0
IHMA87_1	peak163	29.45	2.289765	1538060	IHMA87_01420	1537468	1539087	-	0
IHMA87_1	peak244	29.42	2.223305	2369151	IHMA87_02231	2368987	2369265	-	0
IHMA87_1	peak667	29.29	2.3105	6177236	IHMA87_05796	6177290	6178384	+	53
IHMA87_1	peak117	29.25	2.218705	1050403	IHMA87_00987	1050384	1051310	-	0
IHMA87_1	peak196	29.2	2.335575	1941273	IHMA87_01807	1941174	1941249	+	25
IHMA87_1	peak68	29.17	2.291955	633089	IHMA87_00584	631572	634352	-	0
IHMA87_1	peak714	28.99	2.29062	6518660	IHMA87_06111	6518308	6519096	-	0
IHMA87_1	peak629	28.86	2.328545	5962929	IHMA87_05594	5962793	5964202	+	0
IHMA87_1	peak542	28.83	2.2947	5257935	IHMA87_04943	5257652	5258542	-	0
IHMA87_1	peak376	28.68	2.31497	3644865	IHMA87_03387	3644862	3645371	+	0
IHMA87_1	peak708	28.65	2.32159	6478556	IHMA87_06070	6478478	6478690	-	0
IHMA87_1	peak470	28.52	2.309385	4604522	IHMA87_04316	4604522	4604836	+	0
IHMA87_1	peak549	28.5	2.28608	5272090	IHMA87_04958	5271977	5272228	+	0
IHMA87_2	peak745	28.38	2.2853449999999995	92620	IHMA87_06211	92001	94187	+	0
IHMA87_1	peak640	28.32	2.27741	6088080	IHMA87_05718	6087347	6088693	+	0
IHMA87_1	peak130	28.31	2.282765	1172166	IHMA87_01086	1171771	1173210	+	0
IHMA87_1	peak25	28.3	2.29397	189779	IHMA87_00163	188988	190322	+	0
IHMA87_1	peak651	28.25	2.18106	6145156	IHMA87_05775	6142794	6145409	+	0
IHMA87_1	peak372	28.12	2.236635	3631183	IHMA87_03368	3631097	3631312	-	0
IHMA87_1	peak618	28.04	2.30569	5847070	IHMA87_05499	5845041	5847689	+	0
IHMA87_1	peak69	27.95	2.2917750000000003	635132	IHMA87_00585	634485	635795	-	0
IHMA87_1	peak481	27.94	2.304535	4739762	IHMA87_04449	4739721	4739948	+	0
IHMA87_1	peak510	27.85	2.29698	5072768	IHMA87_04751	5071830	5073041	-	0
IHMA87_1	peak477	27.84	2.294845	4692906	IHMA87_04399	4692282	4693220	-	0
IHMA87_1	peak55	27.81	2.295185	589894	IHMA87_00550	590570	591916	+	675
IHMA87_1	peak248	27.76	2.18262	2389018	IHMA87_02251	2389027	2389527	+	8
IHMA87_1	peak599	27.75	2.24921	5624218	IHMA87_05294	5622073	5624514	-	0
IHMA87_1	peak429	27.45	2.204375	4345269	IHMA87_04061	4343700	4346591	+	0
IHMA87_1	peak451	27.43	2.29287	4535061	IHMA87_04245	4534993	4537218	-	0
IHMA87_1	peak382	27.29	2.26383	3658288	IHMA87_03409	3657121	3658503	-	0
IHMA87_1	peak109	27.2	2.28141	1029481	IHMA87_00967	1029310	1030776	+	0
IHMA87_2	peak756	27.14	2.28277	144175	IHMA87_06274	142113	144077	+	99
IHMA87_1	peak269	27.14	2.28257	2509627	IHMA87_02393	2509053	2509940	+	0
IHMA87_1	peak586	27.13	2.19321	5499727	IHMA87_05166	5499430	5500446	-	0
IHMA87_1	peak47	27.13	2.267485	506517	IHMA87_00460	506538	507014	+	20
IHMA87_1	peak94	26.99	2.23598	726969	IHMA87_00699	726570	727190	+	0
IHMA87_1	peak187	26.86	2.23559	1839853	IHMA87_01706	1839358	1840719	-	0
IHMA87_1	peak526	26.75	2.2628500000000003	5216603	IHMA87_04893	5215968	5216555	+	49
IHMA87_1	peak680	26.72	2.20258	6205232	IHMA87_05817	6205268	6206203	+	35
IHMA87_1	peak689	26.71	2.230655	6330530	IHMA87_05933	6330045	6330614	+	0
IHMA87_1	peak222	26.6	2.26619	2262273	IHMA87_02116	2262001	2262567	+	0
IHMA87_1	peak242	26.48	2.26483	2364589	IHMA87_02223	2364483	2364824	-	0
IHMA87_1	peak4	26.44	2.258215	10571	IHMA87_00008	10262	11209	-	0
IHMA87_1	peak581	26.39	2.256505	5494726	IHMA87_05162	5494716	5496246	-	0
IHMA87_1	peak536	26.27	2.251595	5241692	IHMA87_04929	5241147	5241437	+	256
IHMA87_1	peak207	26.18	2.255345	2049346	IHMA87_01902	2048865	2049488	+	0
IHMA87_1	peak389	26.14	2.23041	3696623	IHMA87_03442	3696421	3697446	-	0
IHMA87_1	peak281	26.0	2.194205	2541612	IHMA87_02426	2541430	2542659	+	0
IHMA87_1	peak544	25.95	2.233495	5261594	IHMA87_04949	5260955	5261140	-	455
IHMA87_2	peak733	25.91	2.249205	49670	IHMA87_06167	49566	50723	+	0
IHMA87_1	peak666	25.9	2.11676	6174110	IHMA87_05792	6172688	6174778	+	0
IHMA87_1	peak610	25.83	2.23788	5761313	IHMA87_05428	5761259	5761345	+	0
IHMA87_1	peak402	25.77	2.242725	3923206	IHMA87_03659	3923101	3924027	+	0
IHMA87_1	peak190	25.76	2.23856	1909758	IHMA87_01780	1909373	1910458	+	0
IHMA87_1	peak606	25.44	2.221715	5752050	IHMA87_05419	5751814	5752620	+	0
IHMA87_1	peak176	25.33	2.15403	1706933	IHMA87_01577	1704427	1706925	+	9
IHMA87_1	peak19	25.27	2.11975	121345	IHMA87_00098	119663	121888	+	0
IHMA87_1	peak504	25.11	2.2230099999999995	5028849	IHMA87_04708	5028653	5029654	-	0
IHMA87_1	peak365	25.08	2.2274450000000003	3596657	IHMA87_03326	3594966	3597362	-	0
IHMA87_1	peak378	25.07	2.2266950000000003	3648519	IHMA87_03392	3647905	3648651	+	0
IHMA87_1	peak677	24.89	2.212845	6189982	IHMA87_05806	6189861	6191336	+	0
IHMA87_1	peak540	24.81	2.209705	5254039	IHMA87_04939	5253521	5254852	-	0
IHMA87_1	peak300	24.74	2.200975	2653171	IHMA87_02517	2652171	2653199	-	0
IHMA87_1	peak33	24.7	2.21416	311310	IHMA87_00278	311144	312247	+	0
IHMA87_1	peak674	24.68	2.154695	6185248	IHMA87_05800	6183851	6185305	-	0
IHMA87_1	peak375	24.68	2.2110700000000003	3640029	IHMA87_03379	3639923	3640129	+	0
IHMA87_1	peak211	24.62	2.210935	2121851	IHMA87_01969	2121808	2123019	+	0
IHMA87_1	peak236	24.55	2.131365	2346553	IHMA87_02204	2346424	2347326	+	0
IHMA87_1	peak713	24.54	2.187505	6514495	IHMA87_06104	6513049	6514593	-	0
IHMA87_1	peak258	24.5	2.20746	2484765	IHMA87_02370	2484695	2485786	+	0
IHMA87_1	peak509	24.48	2.202955	5072403	IHMA87_04751	5071830	5073041	-	0
IHMA87_2	peak727	24.45	2.201185	34823	IHMA87_06152	33987	35630	-	0
IHMA87_1	peak679	24.44	2.182025	6192881	IHMA87_05808	6192445	6193323	+	0
IHMA87_1	peak663	24.42	2.20698	6169196	IHMA87_05790	6168722	6170434	+	0
IHMA87_1	peak359	24.42	2.209095	3556755	IHMA87_03289	3556812	3558470	+	56
IHMA87_2	peak761	24.41	2.20609	154496	IHMA87_06282	154421	154669	-	0
IHMA87_1	peak268	24.27	2.13755	2509160	IHMA87_02393	2509053	2509940	+	0
IHMA87_1	peak604	24.21	2.164075	5712968	IHMA87_05386	5711714	5714653	+	0
IHMA87_1	peak632	24.06	2.193405	6006304	IHMA87_05642	6006353	6007411	+	48
IHMA87_1	peak186	24.01	2.192455	1815717	IHMA87_01680	1815329	1816090	+	0
IHMA87_1	peak617	23.99	2.0979	5841712	IHMA87_05497	5840832	5841755	-	0
IHMA87_1	peak538	23.99	2.18788	5249435	IHMA87_04934	5249687	5250175	-	251
IHMA87_2	peak758	23.83	2.1604	149385	IHMA87_06278	149567	150595	-	181
IHMA87_1	peak284	23.78	2.1860350000000004	2547615	IHMA87_02430	2547081	2547950	+	0
IHMA87_1	peak650	23.77	2.190815	6143515	IHMA87_05775	6142794	6145409	+	0
IHMA87_1	peak91	23.67	2.145715	720709	IHMA87_00686	720717	721256	+	7
IHMA87_1	peak582	23.67	2.176425	5495853	IHMA87_05162	5494716	5496246	-	0
IHMA87_1	peak312	23.63	2.1835750000000003	2789912	IHMA87_02646	2788990	2790333	+	0
