## Supplementary Dataset 1 for "Determination of the Two-Component Systems regulatory network reveals core and accessory regulations across *Pseudomonas aeruginosa* lineages": CS33_PA4080-PA14_11120_ALLpeaks_PA14.tab

chrom	peakID	log(qvalue)	fold_enrichment	summit_position	closest_gene	gene_start	gene_end	strand	distance_to_closest_gene
refseq|NC_008463.1|chromosome	peak552	18099.18	78.11489	4620871	PA14_52080	4620901	4621134	+	29
refseq|NC_008463.1|chromosome	peak761	17677.65	75.700105	6116140	PA14_68570	6116265	6116621	+	124
refseq|NC_008463.1|chromosome	peak131	14746.51	66.007765	956598	PA14_11060	956812	957381	+	213
refseq|NC_008463.1|chromosome	peak183	10628.93	51.627185	1397807	PA14_16350	1397019	1397660	-	148
refseq|NC_008463.1|chromosome	peak133	10121.38	49.37887500000001	966577	PA14_11120	966785	967429	+	207
refseq|NC_008463.1|chromosome	peak731	9165.22	46.38137	5784718	PA14_64900	5783356	5784480	-	239
refseq|NC_008463.1|chromosome	peak740	8805.94	44.614445	5907413	PA14_66290	5907553	5910201	+	139
refseq|NC_008463.1|chromosome	peak37	8469.39	43.39714	289683	PA14_03240	288454	288972	-	712
refseq|NC_008463.1|chromosome	peak266	8054.7	35.35225	2038214	PA14_23440	2038087	2039199	+	0
refseq|NC_008463.1|chromosome	peak589	7733.7	40.82784000000001	4895895	PA14_55110	4895932	4896225	-	36
refseq|NC_008463.1|chromosome	peak590	5874.51	33.21536999999999	4896433	PA14_55117	4896471	4897388	+	37
refseq|NC_008463.1|chromosome	peak518	5845.22	29.932605	4400892	PA14_49480	4399221	4401008	+	0
refseq|NC_008463.1|chromosome	peak13	5433.41	31.51433	97681	PA14_00990	97777	98811	+	95
refseq|NC_008463.1|chromosome	peak155	5229.92	26.21723	1197819	PA14_13940	1196245	1197924	+	0
refseq|NC_008463.1|chromosome	peak9	5090.31	27.213975	53953	PA14_00520	54577	54699	+	623
refseq|NC_008463.1|chromosome	peak520	4809.6	29.09136	4425077	PA14_49740	4424601	4425290	-	0
refseq|NC_008463.1|chromosome	peak771	4732.49	28.34402	6222957	PA14_69760	6221897	6222811	-	147
refseq|NC_008463.1|chromosome	peak398	4258.07	24.15229	3181135	PA14_35760	3181060	3181524	-	0
refseq|NC_008463.1|chromosome	peak539	4015.11	24.44388	4586226	PA14_51590	4586242	4586559	+	15
refseq|NC_008463.1|chromosome	peak697	3436.51	22.94542	5536900	PA14_62040	5535182	5535889	-	1012
refseq|NC_008463.1|chromosome	peak736	3421.26	22.03365	5886858	PA14_66080	5885130	5886941	-	0
refseq|NC_008463.1|chromosome	peak681	2994.07	18.08737	5377002	PA14_60320	5376956	5377381	+	0
refseq|NC_008463.1|chromosome	peak189	2993.5	19.986975	1444940	PA14_16860	1443231	1445735	-	0
refseq|NC_008463.1|chromosome	peak94	2905.3	20.37436	737365	PA14_08620	738405	739343	+	1039
refseq|NC_008463.1|chromosome	peak778	2902.77	20.41377	6313382	PA14_70860	6311131	6312102	-	1281
refseq|NC_008463.1|chromosome	peak759	2832.12	19.849385	6093070	PA14_68300	6093086	6094534	+	15
refseq|NC_008463.1|chromosome	peak48	2705.23	19.451895	316850	PA14_03470	316965	318164	+	114
refseq|NC_008463.1|chromosome	peak316	2703.66	19.28361	2477374	PA14_28770	2476671	2478314	+	0
refseq|NC_008463.1|chromosome	peak763	2674.81	19.271505	6157668	PA14_69050	6157699	6158157	+	30
refseq|NC_008463.1|chromosome	peak260	2590.56	18.873645	2000102	PA14_23070	2000159	2001628	+	56
refseq|NC_008463.1|chromosome	peak576	2558.93	18.743265	4853111	PA14_54740	4852842	4853291	-	0
refseq|NC_008463.1|chromosome	peak495	2310.53	17.427464999999998	4153810	PA14_46620	4152844	4154124	-	0
refseq|NC_008463.1|chromosome	peak505	2286.64	17.286535	4271276	PA14_48000	4271307	4272224	+	30
refseq|NC_008463.1|chromosome	peak537	2263.84	16.849865	4583110	PA14_51540	4583157	4583726	-	46
refseq|NC_008463.1|chromosome	peak132	2032.05	15.854945	958045	PA14_11070	957412	958158	+	0
refseq|NC_008463.1|chromosome	peak197	1982.61	15.66696	1521952	PA14_17700	1521988	1522251	+	35
refseq|NC_008463.1|chromosome	peak261	1962.94	15.656785	2006452	PA14_23130	2005423	2006346	-	107
refseq|NC_008463.1|chromosome	peak620	1933.63	15.507359999999998	5156380	PA14_57940	5156461	5157954	+	80
refseq|NC_008463.1|chromosome	peak683	1876.29	15.197015	5413899	PA14_60750	5413169	5413657	-	243
refseq|NC_008463.1|chromosome	peak703	1867.03	15.10547	5547145	PA14_62160	5545940	5547664	-	0
refseq|NC_008463.1|chromosome	peak663	1849.41	14.8446	5327668	PA14_59800	5324826	5327621	-	48
refseq|NC_008463.1|chromosome	peak326	1842.15	14.89878	2514142	PA14_29060	2514283	2514762	+	140
refseq|NC_008463.1|chromosome	peak653	1824.56	13.227325	5300228	PA14_59550	5299690	5300916	+	0
refseq|NC_008463.1|chromosome	peak671	1756.78	14.56359	5354719	PA14_60110	5354046	5354756	-	0
refseq|NC_008463.1|chromosome	peak796	1739.4	14.492584999999998	6492172	PA14_72900	6492091	6492303	-	0
refseq|NC_008463.1|chromosome	peak244	1733.12	12.901935	1924541	PA14_22090	1923032	1924132	-	410
refseq|NC_008463.1|chromosome	peak362	1724.47	14.193325	2868896	PA14_32820	2868300	2868887	+	10
refseq|NC_008463.1|chromosome	peak240	1635.23	13.642785	1920295	PA14_22075	1918863	1919495	-	801
refseq|NC_008463.1|chromosome	peak142	1583.5	13.58747	1096792	PA14_12810	1096875	1098053	+	82
refseq|NC_008463.1|chromosome	peak245	1563.77	12.075145	1925989	PA14_22100	1926578	1927303	-	588
refseq|NC_008463.1|chromosome	peak241	1553.15	12.539829999999998	1921948	PA14_22080	1922000	1922695	-	51
refseq|NC_008463.1|chromosome	peak754	1476.02	12.98789	6040131	PA14_67600	6038737	6040146	+	0
refseq|NC_008463.1|chromosome	peak641	1474.85	12.94847	5263759	PA14_59100	5262925	5264250	+	0
refseq|NC_008463.1|chromosome	peak530	1467.9	12.262115	4562435	PA14_51330	4561030	4562088	-	348
refseq|NC_008463.1|chromosome	peak460	1445.95	12.4747	3831345	PA14_43050	3829632	3831188	-	158
refseq|NC_008463.1|chromosome	peak562	1409.26	12.612945	4695837	PA14_52960	4695869	4696135	+	31
refseq|NC_008463.1|chromosome	peak265	1405.98	12.133205	2035317	PA14_23420	2034189	2036357	+	0
refseq|NC_008463.1|chromosome	peak71	1396.61	12.55228	615901	PA14_07110	614888	615889	-	13
refseq|NC_008463.1|chromosome	peak433	1391.33	12.533185	3627084	PA14_40640	3627135	3629423	-	50
refseq|NC_008463.1|chromosome	peak757	1390.74	11.805455	6077252	PA14_68110	6077376	6077846	+	123
refseq|NC_008463.1|chromosome	peak219	1379.69	12.3428	1794720	PA14_20850	1794757	1795191	+	36
refseq|NC_008463.1|chromosome	peak306	1366.96	11.731025	2422781	PA14_27990	2422054	2423370	+	0
refseq|NC_008463.1|chromosome	peak223	1366.67	12.197925	1817783	PA14_21030	1817157	1817762	+	22
refseq|NC_008463.1|chromosome	peak418	1269.64	11.664715	3405941	PA14_38180	3405199	3406659	-	0
refseq|NC_008463.1|chromosome	peak8	1247.75	11.36227	53036	PA14_00510	42934	53265	+	0
refseq|NC_008463.1|chromosome	peak168	1242.41	11.666165	1305747	PA14_15400	1304902	1305789	+	0
refseq|NC_008463.1|chromosome	peak23	1228.57	11.371065	183041	PA14_02010	183147	183299	+	105
refseq|NC_008463.1|chromosome	peak118	1213.21	11.29577	830863	PA14_09680	830905	833181	+	41
refseq|NC_008463.1|chromosome	peak540	1185.66	10.82535	4587717	PA14_51610	4587325	4587609	-	109
refseq|NC_008463.1|chromosome	peak596	1164.56	11.16762	4952310	PA14_55610	4948578	4951673	+	638
refseq|NC_008463.1|chromosome	peak565	1138.83	11.033985	4716230	PA14_53200	4715628	4716176	-	55
refseq|NC_008463.1|chromosome	peak777	1092.66	10.557345000000002	6312788	PA14_70860	6311131	6312102	-	687
refseq|NC_008463.1|chromosome	peak360	1073.52	10.03467	2859107	PA14_32790	2848568	2864206	+	0
refseq|NC_008463.1|chromosome	peak269	1061.23	10.5728	2046007	PA14_23510	2045728	2047740	+	0
refseq|NC_008463.1|chromosome	peak10	1035.26	10.390605	55135	PA14_00530	54909	55304	+	0
refseq|NC_008463.1|chromosome	peak104	1030.66	10.03777	755048	PA14_08790	754693	755064	+	0
refseq|NC_008463.1|chromosome	peak696	1028.97	8.574535	5536317	PA14_62040	5535182	5535889	-	429
refseq|NC_008463.1|chromosome	peak127	1025.46	10.255515	895433	PA14_10360	895080	895379	-	55
refseq|NC_008463.1|chromosome	peak210	1001.06	10.20006	1665569	PA14_19320	1665661	1666986	+	91
refseq|NC_008463.1|chromosome	peak534	954.98	9.6489	4576746	PA14_51470	4576015	4576632	-	115
refseq|NC_008463.1|chromosome	peak425	950.97	9.11916	3515027	PA14_39480	3513093	3515246	+	0
refseq|NC_008463.1|chromosome	peak361	939.38	9.70038	2864455	PA14_32790	2848568	2864206	+	250
refseq|NC_008463.1|chromosome	peak511	933.18	9.62805	4338813	PA14_48800	4338173	4338790	-	24
refseq|NC_008463.1|chromosome	peak95	927.86	9.701535	737958	PA14_08620	738405	739343	+	446
refseq|NC_008463.1|chromosome	peak489	898.38	9.4833	4133186	PA14_46450	4131283	4133016	+	171
refseq|NC_008463.1|chromosome	peak164	894.01	9.54221	1301032	PA14_15350	1301126	1302328	+	93
refseq|NC_008463.1|chromosome	peak175	893.36	9.048935	1321942	PA14_15590	1321218	1323335	+	0
refseq|NC_008463.1|chromosome	peak367	889.61	9.42122	2878194	PA14_32890	2877971	2878192	-	3
refseq|NC_008463.1|chromosome	peak202	880.76	9.321395	1595436	PA14_18580	1593998	1595308	-	129
refseq|NC_008463.1|chromosome	peak7	878.92	9.377375	41059	PA14_00490	41133	42821	+	73
refseq|NC_008463.1|chromosome	peak123	874.43	9.33684	858995	PA14_09970	856435	858843	-	153
refseq|NC_008463.1|chromosome	peak93	869.91	8.973595	734411	PA14_08560	731347	732546	+	1866
refseq|NC_008463.1|chromosome	peak669	831.74	9.02409	5353011	PA14_60090	5352790	5353305	+	0
refseq|NC_008463.1|chromosome	peak205	828.68	9.048115	1627847	PA14_18880	1627864	1628502	-	16
refseq|NC_008463.1|chromosome	peak779	811.87	8.95786	6316334	PA14_70920	6318229	6319545	-	1894
refseq|NC_008463.1|chromosome	peak598	789.54	8.59377	4955850	PA14_55640	4957850	4959079	+	1999
refseq|NC_008463.1|chromosome	peak698	789.16	8.1487	5539862	PA14_62100	5541735	5542343	-	1872
refseq|NC_008463.1|chromosome	peak553	788.98	8.70106	4623457	PA14_52130	4622057	4623385	-	73
refseq|NC_008463.1|chromosome	peak645	770.41	7.805085	5271253	PA14_59200	5270777	5272666	+	0
refseq|NC_008463.1|chromosome	peak786	756.8	8.64038	6395003	PA14_71780	6394095	6394976	-	28
refseq|NC_008463.1|chromosome	peak273	751.41	8.48479	2069963	PA14_23810	2068904	2069914	+	50
refseq|NC_008463.1|chromosome	peak572	716.18	7.888449999999999	4774186	PA14_53840	4774171	4774398	+	0
refseq|NC_008463.1|chromosome	peak173	699.6	7.918335000000001	1320686	PA14_15580	1317407	1320187	+	500
refseq|NC_008463.1|chromosome	peak457	698.62	7.996024999999999	3777693	PA14_42400	3777824	3778237	-	130
refseq|NC_008463.1|chromosome	peak18	695.83	7.21459	141399	PA14_01510	141481	141762	-	81
refseq|NC_008463.1|chromosome	peak429	689.38	8.127595	3563641	PA14_39990	3563689	3564456	+	47
refseq|NC_008463.1|chromosome	peak584	683.18	8.1342	4888814	PA14_55040	4887953	4888810	+	5
refseq|NC_008463.1|chromosome	peak507	675.89	7.955819999999999	4285646	PA14_48140	4283935	4285179	-	468
refseq|NC_008463.1|chromosome	peak691	662.98	7.862085	5502004	PA14_61660	5502057	5502854	-	52
refseq|NC_008463.1|chromosome	peak383	654.78	7.41391	3014135	PA14_33910	3014295	3015569	-	159
refseq|NC_008463.1|chromosome	peak487	643.65	7.827035	4086291	PA14_45970	4086509	4089217	-	217
refseq|NC_008463.1|chromosome	peak484	643.24	7.797689999999999	4012115	PA14_45000	4012138	4013913	+	22
refseq|NC_008463.1|chromosome	peak323	637.18	7.745355	2485918	PA14_28820	2485638	2488136	+	0
refseq|NC_008463.1|chromosome	peak355	631.44	7.747450000000001	2725387	PA14_31340	2725301	2725657	+	0
refseq|NC_008463.1|chromosome	peak658	617.43	7.403739999999999	5313449	PA14_59710	5313527	5314075	+	77
refseq|NC_008463.1|chromosome	peak678	614.05	7.627974999999999	5373722	PA14_60310	5373154	5376630	+	0
refseq|NC_008463.1|chromosome	peak597	598.46	7.534535	4952857	PA14_55610	4948578	4951673	+	1185
refseq|NC_008463.1|chromosome	peak206	595.64	7.28975	1635393	PA14_18960	1634535	1635233	-	161
refseq|NC_008463.1|chromosome	peak783	595.54	7.08539	6355669	PA14_71320	6355205	6355774	+	0
refseq|NC_008463.1|chromosome	peak585	595.17	7.47671	4891248	PA14_55060	4891261	4892103	-	12
refseq|NC_008463.1|chromosome	peak106	586.52	7.385865	757805	PA14_08830	757816	759009	+	10
refseq|NC_008463.1|chromosome	peak523	581.72	7.323765000000001	4465015	PA14_50280	4464957	4465328	-	0
refseq|NC_008463.1|chromosome	peak603	580.22	7.368510000000001	4994305	PA14_55940	4994409	4994621	+	103
refseq|NC_008463.1|chromosome	peak514	577.01	6.603755	4354859	PA14_49030	4353842	4354873	+	0
refseq|NC_008463.1|chromosome	peak285	568.82	7.257785	2174573	PA14_24880	2174319	2174540	-	34
refseq|NC_008463.1|chromosome	peak99	551.23	7.04191	745584	PA14_08750	745613	745981	+	28
refseq|NC_008463.1|chromosome	peak31	540.43	7.10656	263382	PA14_03000	263577	265481	+	194
refseq|NC_008463.1|chromosome	peak424	538.92	6.995705	3513908	PA14_39480	3513093	3515246	+	0
refseq|NC_008463.1|chromosome	peak402	537.68	6.84886	3190822	PA14_35860	3190988	3192292	+	165
refseq|NC_008463.1|chromosome	peak230	516.39	6.482419999999999	1863371	PA14_21490	1863075	1865723	+	0
refseq|NC_008463.1|chromosome	peak773	495.62	6.737875	6235775	PA14_69900	6234066	6235742	-	34
refseq|NC_008463.1|chromosome	peak463	489.96	6.43305	3869948	PA14_43440	3870059	3870844	+	110
refseq|NC_008463.1|chromosome	peak79	478.69	6.636495	658292	PA14_07660	658179	659450	-	0
refseq|NC_008463.1|chromosome	peak47	467.76	6.09485	312398	PA14_03400	312167	312499	-	0
refseq|NC_008463.1|chromosome	peak211	465.34	6.36966	1675145	PA14_19380	1675192	1675665	+	46
refseq|NC_008463.1|chromosome	peak430	463.98	6.538679999999999	3573219	PA14_40100	3573078	3574487	+	0
refseq|NC_008463.1|chromosome	peak446	459.31	6.49475	3702227	PA14_41500	3701850	3702545	+	0
refseq|NC_008463.1|chromosome	peak195	448.45	6.369529999999999	1493741	PA14_17400	1493023	1494135	+	0
refseq|NC_008463.1|chromosome	peak419	445.2	6.372484999999999	3457220	PA14_38750	3456053	3457216	-	5
refseq|NC_008463.1|chromosome	peak84	437.79	6.31783	707418	PA14_08280	707111	707713	+	0
refseq|NC_008463.1|chromosome	peak212	418.88	6.111055	1701381	PA14_19710	1700492	1701388	+	0
refseq|NC_008463.1|chromosome	peak395	418.74	4.678075	3177327	PA14_35730	3176984	3177358	-	0
refseq|NC_008463.1|chromosome	peak437	415.89	6.113365	3668731	PA14_41130	3667060	3668907	+	0
refseq|NC_008463.1|chromosome	peak318	414.95	6.073615	2479147	PA14_28790	2478975	2479136	+	12
refseq|NC_008463.1|chromosome	peak153	392.75	5.518140000000001	1195657	PA14_13920	1195465	1195623	+	35
refseq|NC_008463.1|chromosome	peak268	392.45	5.482480000000001	2041251	PA14_23460	2040149	2041165	+	87
refseq|NC_008463.1|chromosome	peak325	382.58	5.838785	2491234	PA14_28840	2489403	2491613	+	0
refseq|NC_008463.1|chromosome	peak730	374.75	5.722975	5771832	PA14_64780	5771833	5772729	+	0
refseq|NC_008463.1|chromosome	peak250	363.01	5.63786	1941669	PA14_22290	1941725	1942528	-	55
refseq|NC_008463.1|chromosome	peak24	360.85	5.212335	184176	PA14_02020	183454	184788	+	0
refseq|NC_008463.1|chromosome	peak343	359.43	5.596275	2653378	PA14_30620	2652368	2653396	-	0
refseq|NC_008463.1|chromosome	peak579	359.14	5.33924	4862591	PA14_54880	4862635	4863513	-	43
refseq|NC_008463.1|chromosome	peak49	351.58	5.458880000000001	332381	PA14_03710	332121	332303	-	79
refseq|NC_008463.1|chromosome	peak577	347.7	5.42936	4858984	PA14_54830	4859110	4860012	+	125
refseq|NC_008463.1|chromosome	peak503	339.88	5.50465	4234492	PA14_47540	4234096	4235370	+	0
refseq|NC_008463.1|chromosome	peak351	339.49	5.526785	2697874	PA14_31030	2697052	2698281	-	0
refseq|NC_008463.1|chromosome	peak66	339.45	4.913135	544098	PA14_06160	542843	545236	-	0
refseq|NC_008463.1|chromosome	peak659	338.74	5.48067	5320230	PA14_59770	5319600	5320295	-	0
refseq|NC_008463.1|chromosome	peak451	334.16	5.484695	3728073	PA14_41760	3727851	3728876	-	0
refseq|NC_008463.1|chromosome	peak510	332.73	5.392125	4326870	PA14_48640	4326198	4326833	+	38
refseq|NC_008463.1|chromosome	peak298	331.15	5.409924999999999	2352415	PA14_27050	2350962	2352392	+	24
refseq|NC_008463.1|chromosome	peak655	330.55	5.236685	5304230	PA14_59610	5304246	5304920	-	15
refseq|NC_008463.1|chromosome	peak752	321.6	5.1116	5999130	PA14_67210	5998619	5999494	-	0
refseq|NC_008463.1|chromosome	peak803	320.06	5.336525	6533112	PA14_73390	6532927	6533310	-	0
refseq|NC_008463.1|chromosome	peak349	319.06	5.31786	2691034	PA14_30970	2691005	2692000	-	0
refseq|NC_008463.1|chromosome	peak246	318.95	5.076725	1928585	PA14_22110	1927460	1928419	-	167
refseq|NC_008463.1|chromosome	peak375	318.42	5.117090000000001	2937288	PA14_33360	2935897	2937291	+	0
refseq|NC_008463.1|chromosome	peak448	317.38	5.17743	3713734	PA14_41575	3713608	3714198	-	0
refseq|NC_008463.1|chromosome	peak58	314.85	5.2974	426152	PA14_04820	425972	426619	+	0
refseq|NC_008463.1|chromosome	peak369	313.59	5.13674	2910791	PA14_33260	2910054	2910617	-	175
refseq|NC_008463.1|chromosome	peak412	311.67	5.251105000000001	3345302	PA14_37580	3344797	3345273	-	30
refseq|NC_008463.1|chromosome	peak116	311.06	5.185425	812265	PA14_09470	812129	812617	-	0
refseq|NC_008463.1|chromosome	peak415	309.6	5.265045000000001	3381218	PA14_37900	3380385	3382925	-	0
refseq|NC_008463.1|chromosome	peak188	298.05	5.12897	1437586	PA14_16790	1436911	1437549	-	38
refseq|NC_008463.1|chromosome	peak506	296.5	4.9324	4279006	PA14_48060	4277525	4278964	-	43
refseq|NC_008463.1|chromosome	peak646	295.4	4.792070000000001	5275186	PA14_59220	5275324	5276820	+	137
refseq|NC_008463.1|chromosome	peak435	294.84	4.869005	3637865	PA14_40770	3637871	3639529	+	5
refseq|NC_008463.1|chromosome	peak228	292.78	5.01773	1858393	PA14_21440	1857908	1858345	+	49
refseq|NC_008463.1|chromosome	peak65	291.88	5.11567	542994	PA14_06160	542843	545236	-	0
refseq|NC_008463.1|chromosome	peak12	288.83	4.493725	64227	PA14_00630	63701	63841	+	387
refseq|NC_008463.1|chromosome	peak305	283.6	4.97185	2422112	PA14_27990	2422054	2423370	+	0
refseq|NC_008463.1|chromosome	peak218	277.08	4.954280000000001	1765733	PA14_20520	1763497	1766208	+	0
refseq|NC_008463.1|chromosome	peak137	274.33	4.88156	1050328	PA14_12140	1049398	1050291	-	38
refseq|NC_008463.1|chromosome	peak224	272.59	4.9085	1827995	PA14_21140	1828013	1828783	-	17
refseq|NC_008463.1|chromosome	peak758	270.71	4.8919	6082392	PA14_68170	6082452	6083510	+	59
refseq|NC_008463.1|chromosome	peak144	268.27	4.8765	1124150	PA14_13090	1122963	1124138	-	13
refseq|NC_008463.1|chromosome	peak527	263.47	4.857445	4504312	PA14_50710	4503233	4504732	-	0
refseq|NC_008463.1|chromosome	peak315	262.62	4.67177	2474554	PA14_28730	2474142	2474498	+	57
refseq|NC_008463.1|chromosome	peak52	262.54	4.75711	345152	PA14_03840	345159	345824	-	6
refseq|NC_008463.1|chromosome	peak201	259.15	4.761395	1578327	PA14_18370	1577121	1578269	-	59
refseq|NC_008463.1|chromosome	peak542	257.82	4.768045	4591117	PA14_51670	4591238	4591912	-	120
refseq|NC_008463.1|chromosome	peak80	257.44	4.677665	666904	PA14_07770	666574	669348	-	0
refseq|NC_008463.1|chromosome	peak304	255.73	4.74415	2416604	PA14_27910	2416187	2416591	-	14
refseq|NC_008463.1|chromosome	peak687	251.99	4.60127	5456919	PA14_61180	5456409	5456798	-	122
refseq|NC_008463.1|chromosome	peak413	250.67	4.7148900000000005	3354715	PA14_37670	3354363	3354629	+	87
refseq|NC_008463.1|chromosome	peak605	249.31	4.718450000000001	5057764	PA14_56780	5057249	5057830	+	0
refseq|NC_008463.1|chromosome	peak229	248.63	4.471565	1862373	PA14_21480	1862506	1863060	+	132
refseq|NC_008463.1|chromosome	peak15	247.57	4.569485	111221	PA14_01140	111195	112514	-	0
refseq|NC_008463.1|chromosome	peak529	246.62	4.59177	4553090	PA14_51240	4553158	4553868	-	67
refseq|NC_008463.1|chromosome	peak456	241.94	4.5852450000000005	3751026	PA14_42050	3750040	3751011	-	16
refseq|NC_008463.1|chromosome	peak176	241.81	4.63325	1329367	PA14_15630	1328895	1330193	+	0
refseq|NC_008463.1|chromosome	peak279	240.49	4.605755	2148011	PA14_24580	2148060	2148536	+	48
refseq|NC_008463.1|chromosome	peak169	240.43	4.635865000000001	1307102	PA14_15435	1307101	1308090	-	0
refseq|NC_008463.1|chromosome	peak11	238.89	4.58855	58727	PA14_00560	57148	58476	+	252
refseq|NC_008463.1|chromosome	peak146	238.76	4.6269	1129265	PA14_13140	1128200	1129567	+	0
refseq|NC_008463.1|chromosome	peak788	238.42	4.47003	6417979	PA14_72000	6416997	6417911	-	69
refseq|NC_008463.1|chromosome	peak504	237.67	4.59121	4265371	PA14_47920	4265435	4266256	+	63
refseq|NC_008463.1|chromosome	peak750	235.69	4.58709	5989439	PA14_67090	5988232	5989809	-	0
refseq|NC_008463.1|chromosome	peak30	234.62	4.25345	245543	PA14_02750	244942	245481	+	63
refseq|NC_008463.1|chromosome	peak296	233.27	4.568255000000001	2314915	PA14_26570	2314953	2315591	+	37
refseq|NC_008463.1|chromosome	peak334	230.32	4.4839150000000005	2604599	PA14_30070	2604748	2605569	-	148
refseq|NC_008463.1|chromosome	peak284	229.13	4.53226	2168044	PA14_24790	2167408	2168673	-	0
refseq|NC_008463.1|chromosome	peak235	228.25	4.403815	1893626	PA14_21760	1893347	1893556	-	71
refseq|NC_008463.1|chromosome	peak707	227.64	4.487775	5597947	PA14_62730	5597947	5598861	-	0
refseq|NC_008463.1|chromosome	peak447	227.16	4.498415	3706133	PA14_41530	3706047	3708497	+	0
refseq|NC_008463.1|chromosome	peak226	226.11	4.424754999999999	1841954	PA14_21260	1841740	1841853	+	102
refseq|NC_008463.1|chromosome	peak64	223.0	4.479625	535445	PA14_06040	535279	535983	+	0
refseq|NC_008463.1|chromosome	peak593	221.57	4.432435	4901280	PA14_55180	4901189	4902088	+	0
refseq|NC_008463.1|chromosome	peak639	220.43	4.367955	5251549	PA14_58910	5251580	5252446	+	30
refseq|NC_008463.1|chromosome	peak766	219.38	4.374435	6188598	PA14_69380	6188440	6189069	+	0
refseq|NC_008463.1|chromosome	peak85	216.84	4.28606	713137	PA14_08310	712461	713513	+	0
refseq|NC_008463.1|chromosome	peak59	214.37	4.392405	441420	PA14_05010	440240	441586	+	0
refseq|NC_008463.1|chromosome	peak217	211.14	4.329470000000001	1760890	PA14_20491	1759897	1760415	-	476
refseq|NC_008463.1|chromosome	peak299	209.98	4.34496	2364571	PA14_27210	2364303	2364869	+	0
refseq|NC_008463.1|chromosome	peak328	209.63	4.336040000000001	2520805	PA14_29130	2520399	2521244	+	0
refseq|NC_008463.1|chromosome	peak666	208.19	4.294805	5341250	PA14_59970	5340930	5341148	-	103
refseq|NC_008463.1|chromosome	peak198	207.33	4.263705	1529372	PA14_17790	1528469	1529356	-	17
refseq|NC_008463.1|chromosome	peak371	207.15	4.26745	2926819	PA14_33290	2925613	2926368	-	452
refseq|NC_008463.1|chromosome	peak366	204.22	4.27477	2876312	PA14_32860	2876533	2877069	-	220
refseq|NC_008463.1|chromosome	peak254	202.64	4.20502	1961730	PA14_22540	1961117	1961671	-	60
refseq|NC_008463.1|chromosome	peak674	202.27	4.222440000000001	5370084	PA14_60270	5368835	5369929	-	156
refseq|NC_008463.1|chromosome	peak693	201.03	4.2542	5516156	PA14_61850	5515120	5517348	+	0
refseq|NC_008463.1|chromosome	peak60	200.75	4.018725	464429	PA14_05320	464377	464784	+	0
refseq|NC_008463.1|chromosome	peak213	199.26	4.23972	1706953	PA14_19810	1706618	1708375	+	0
refseq|NC_008463.1|chromosome	peak293	198.96	4.143155	2244141	PA14_25670	2244161	2244397	+	19
refseq|NC_008463.1|chromosome	peak599	198.24	4.131304999999999	4957291	PA14_55640	4957850	4959079	+	558
refseq|NC_008463.1|chromosome	peak780	198.18	4.06286	6317785	PA14_70920	6318229	6319545	-	443
refseq|NC_008463.1|chromosome	peak141	197.96	4.187424999999999	1065084	PA14_12350	1063737	1065077	-	8
refseq|NC_008463.1|chromosome	peak374	197.28	4.196905	2936665	PA14_33360	2935897	2937291	+	0
refseq|NC_008463.1|chromosome	peak583	196.61	4.209735	4879611	PA14_54950	4878789	4880135	-	0
refseq|NC_008463.1|chromosome	peak350	196.33	4.13521	2691549	PA14_30970	2691005	2692000	-	0
refseq|NC_008463.1|chromosome	peak650	195.95	4.180845	5291228	PA14_59430	5291101	5291337	+	0
refseq|NC_008463.1|chromosome	peak55	195.61	4.045545	381503	PA14_04270	381627	382592	+	123
refseq|NC_008463.1|chromosome	peak291	194.06	4.14134	2236853	PA14_25580	2237024	2237980	+	170
refseq|NC_008463.1|chromosome	peak760	192.36	4.167260000000001	6114440	PA14_68550	6114488	6115396	+	47
refseq|NC_008463.1|chromosome	peak5	191.75	4.11372	21394	PA14_00200	21088	21594	-	0
refseq|NC_008463.1|chromosome	peak135	190.99	4.13316	1012297	PA14_11680	1012365	1013081	+	67
refseq|NC_008463.1|chromosome	peak89	190.56	4.129165	719247	PA14_08390	718670	719464	+	0
refseq|NC_008463.1|chromosome	peak190	189.5	4.10167	1456050	PA14_17000	1455574	1455933	-	118
refseq|NC_008463.1|chromosome	peak317	185.96	4.00982	2477987	PA14_28770	2476671	2478314	+	0
refseq|NC_008463.1|chromosome	peak483	185.9	3.746105	4005333	PA14_44920	4005020	4006162	+	0
refseq|NC_008463.1|chromosome	peak157	184.73	4.03625	1253785	PA14_14710	1253836	1254327	+	50
refseq|NC_008463.1|chromosome	peak644	184.51	4.00961	5270572	PA14_59190	5270173	5270643	+	0
refseq|NC_008463.1|chromosome	peak733	183.36	4.032655	5812972	PA14_65200	5810076	5812799	-	174
refseq|NC_008463.1|chromosome	peak373	183.08	4.01909	2935905	PA14_33360	2935897	2937291	+	0
refseq|NC_008463.1|chromosome	peak452	182.73	4.035945	3729661	PA14_41780	3728917	3729678	-	0
refseq|NC_008463.1|chromosome	peak453	182.57	4.04324	3735953	PA14_41820	3736022	3737383	+	68
refseq|NC_008463.1|chromosome	peak721	182.5	4.04182	5694571	PA14_63890	5693711	5694508	-	64
refseq|NC_008463.1|chromosome	peak600	181.83	4.03629	4973933	PA14_55730	4973983	4974786	+	49
refseq|NC_008463.1|chromosome	peak340	180.85	4.00892	2630035	PA14_30350	2629899	2630873	-	0
refseq|NC_008463.1|chromosome	peak516	180.66	3.75082	4396275	PA14_49460	4394703	4397594	+	0
refseq|NC_008463.1|chromosome	peak782	178.8	4.032125	6355144	PA14_71320	6355205	6355774	+	60
refseq|NC_008463.1|chromosome	peak42	178.27	4.00212	298882	PA14_03300	298872	299717	+	0
refseq|NC_008463.1|chromosome	peak423	177.85	3.88043	3512446	PA14_39470	3512076	3512852	+	0
refseq|NC_008463.1|chromosome	peak16	177.79	4.01115	113784	PA14_01160	113281	115506	+	0
refseq|NC_008463.1|chromosome	peak490	177.01	3.9773	4142416	PA14_46540	4142401	4144101	+	0
refseq|NC_008463.1|chromosome	peak140	175.02	3.977475	1061407	PA14_12300	1061238	1062077	-	0
refseq|NC_008463.1|chromosome	peak341	173.81	3.92209	2647448	PA14_30570	2646291	2647394	-	55
refseq|NC_008463.1|chromosome	peak745	173.64	3.91074	5947359	PA14_66620	5947116	5949248	-	0
refseq|NC_008463.1|chromosome	peak473	173.22	3.912005	3964320	PA14_44510	3963327	3964163	+	158
refseq|NC_008463.1|chromosome	peak498	172.36	3.931185	4171737	PA14_46840	4171244	4171951	-	0
refseq|NC_008463.1|chromosome	peak35	171.84	3.93981	282065	PA14_03190	280973	282415	-	0
refseq|NC_008463.1|chromosome	peak344	171.46	3.91994	2660044	PA14_30690	2659452	2660507	-	0
refseq|NC_008463.1|chromosome	peak222	169.76	3.881505	1816892	PA14_21020	1809617	1816675	-	218
refseq|NC_008463.1|chromosome	peak287	169.76	3.942845	2213244	PA14_25305	2213186	2214397	+	0
refseq|NC_008463.1|chromosome	peak800	166.97	3.84064	6521724	PA14_73240	6521534	6522910	-	0
refseq|NC_008463.1|chromosome	peak92	164.64	3.74208	732958	PA14_08560	731347	732546	+	413
refseq|NC_008463.1|chromosome	peak607	164.53	3.84212	5082515	PA14_57040	5081754	5082488	-	28
refseq|NC_008463.1|chromosome	peak200	162.64	3.846535	1574971	PA14_18350	1574120	1576108	-	0
refseq|NC_008463.1|chromosome	peak571	161.45	3.804325	4772126	PA14_53820	4771821	4772588	-	0
refseq|NC_008463.1|chromosome	peak491	158.73	3.795315	4143387	PA14_46540	4142401	4144101	+	0
refseq|NC_008463.1|chromosome	peak461	158.59	3.821525	3835704	PA14_43100	3835369	3840213	+	0
refseq|NC_008463.1|chromosome	peak776	156.41	3.78746	6269149	PA14_70300	6268955	6269905	+	0
refseq|NC_008463.1|chromosome	peak454	156.12	3.73611	3736547	PA14_41820	3736022	3737383	+	0
refseq|NC_008463.1|chromosome	peak302	155.77	3.71432	2395266	PA14_27590	2394478	2395251	-	16
refseq|NC_008463.1|chromosome	peak546	155.43	3.775255	4598306	PA14_51780	4598188	4599246	-	0
refseq|NC_008463.1|chromosome	peak1	155.4	3.788145	4931	PA14_00050	4275	6695	+	0
refseq|NC_008463.1|chromosome	peak725	155.27	3.753445	5706532	PA14_64030	5705308	5706378	-	155
refseq|NC_008463.1|chromosome	peak403	154.37	3.648655	3207834	PA14_36020	3206340	3208643	-	0
refseq|NC_008463.1|chromosome	peak406	153.84	3.754560000000001	3274858	PA14_36730	3271981	3275283	-	0
refseq|NC_008463.1|chromosome	peak619	153.5	3.753745	5152664	PA14_57880	5151673	5152482	-	183
refseq|NC_008463.1|chromosome	peak699	153.46	3.448295	5541316	PA14_62100	5541735	5542343	-	418
refseq|NC_008463.1|chromosome	peak148	153.07	3.715435	1180747	PA14_13750	1180817	1182112	+	69
refseq|NC_008463.1|chromosome	peak474	152.65	3.695785	3974891	PA14_44640	3973631	3974497	+	395
refseq|NC_008463.1|chromosome	peak587	152.43	3.67953	4894918	PA14_55090	4894348	4894746	+	173
refseq|NC_008463.1|chromosome	peak51	151.61	3.73618	342149	PA14_03800	341437	342828	+	0
refseq|NC_008463.1|chromosome	peak178	151.45	3.740835	1337739	PA14_15720	1336808	1338163	-	0
refseq|NC_008463.1|chromosome	peak427	150.33	3.71938	3544603	PA14_39780	3544298	3545524	+	0
refseq|NC_008463.1|chromosome	peak632	149.79	3.723625	5224748	PA14_58630	5223821	5224984	-	0
refseq|NC_008463.1|chromosome	peak741	147.68	3.70016	5909566	PA14_66290	5907553	5910201	+	0
refseq|NC_008463.1|chromosome	peak443	147.64	3.649115	3680739	PA14_41250	3680702	3682012	-	0
refseq|NC_008463.1|chromosome	peak638	145.1	3.60501	5244988	PA14_58880	5243628	5244719	-	270
refseq|NC_008463.1|chromosome	peak737	144.84	3.5137050000000003	5895527	PA14_66170	5894437	5896194	-	0
refseq|NC_008463.1|chromosome	peak541	144.46	3.579075	4588136	PA14_51620	4587841	4588149	+	0
refseq|NC_008463.1|chromosome	peak161	144.35	3.36268	1264883	PA14_14890	1264132	1265421	+	0
refseq|NC_008463.1|chromosome	peak380	142.86	3.62942	2986781	PA14_33680	2986159	2988606	-	0
refseq|NC_008463.1|chromosome	peak347	142.24	3.61745	2667756	PA14_30750	2667877	2668743	+	120
refseq|NC_008463.1|chromosome	peak207	141.47	3.593515	1641555	PA14_19010	1641698	1642135	-	142
refseq|NC_008463.1|chromosome	peak618	141.34	3.61123	5151001	PA14_57870	5150876	5151673	-	0
refseq|NC_008463.1|chromosome	peak390	141.11	3.5951000000000004	3116510	PA14_34990	3114399	3116519	+	0
refseq|NC_008463.1|chromosome	peak643	137.26	3.567085	5268155	PA14_59180	5268174	5270099	+	18
refseq|NC_008463.1|chromosome	peak248	136.96	3.534345	1929833	PA14_22120	1929042	1931366	-	0
refseq|NC_008463.1|chromosome	peak124	134.9	3.551425	866364	PA14_10080	865944	866321	-	44
refseq|NC_008463.1|chromosome	peak156	134.61	3.52427	1243915	PA14_14540	1243940	1244128	+	24
refseq|NC_008463.1|chromosome	peak601	133.52	3.4343000000000004	4983297	PA14_55790	4982804	4983310	-	0
refseq|NC_008463.1|chromosome	peak649	132.29	3.48317	5290110	PA14_59400	5290227	5290766	+	116
refseq|NC_008463.1|chromosome	peak72	131.7	3.52118	617917	PA14_07130	616135	618132	+	0
refseq|NC_008463.1|chromosome	peak564	130.16	3.49119	4714452	PA14_53180	4714206	4715144	-	0
refseq|NC_008463.1|chromosome	peak769	129.43	3.408215	6200110	PA14_69520	6199461	6202985	-	0
refseq|NC_008463.1|chromosome	peak283	129.19	3.454815	2160660	PA14_24710	2160174	2160797	+	0
refseq|NC_008463.1|chromosome	peak449	128.55	3.442715	3720827	PA14_41680	3720802	3721626	+	0
refseq|NC_008463.1|chromosome	peak25	128.08	3.465195	188692	PA14_02060	187980	188816	+	0
refseq|NC_008463.1|chromosome	peak34	127.47	3.448935	269896	PA14_03050	269376	270560	-	0
refseq|NC_008463.1|chromosome	peak209	126.33	3.443145	1648560	PA14_19100	1648632	1649519	+	71
refseq|NC_008463.1|chromosome	peak701	124.94	3.44207	5544727	PA14_62130	5544387	5545403	-	0
refseq|NC_008463.1|chromosome	peak300	123.22	3.419595	2368759	PA14_27280	2367879	2368733	-	27
refseq|NC_008463.1|chromosome	peak668	122.81	3.37153	5352114	PA14_60080	5350432	5352363	+	0
refseq|NC_008463.1|chromosome	peak267	122.42	3.373195	2039842	PA14_23450	2039196	2040149	+	0
refseq|NC_008463.1|chromosome	peak333	121.42	3.392695	2568013	PA14_29620	2566425	2567978	-	36
refseq|NC_008463.1|chromosome	peak82	121.3	3.329395	692720	PA14_08050	691511	693586	+	0
refseq|NC_008463.1|chromosome	peak513	121.15	3.304365	4353263	PA14_49020	4353287	4353553	+	23
refseq|NC_008463.1|chromosome	peak277	120.81	3.386985	2137667	PA14_24480	2135468	2138314	+	0
refseq|NC_008463.1|chromosome	peak726	119.54	3.289505	5712819	PA14_64090	5712489	5712932	+	0
refseq|NC_008463.1|chromosome	peak365	118.94	3.3495350000000004	2874916	PA14_32850	2874987	2876003	-	70
refseq|NC_008463.1|chromosome	peak494	118.53	3.3445599999999995	4152168	PA14_46610	4152349	4152822	-	180
refseq|NC_008463.1|chromosome	peak621	114.61	3.282995	5156964	PA14_57940	5156461	5157954	+	0
refseq|NC_008463.1|chromosome	peak441	114.58	3.26332	3678721	PA14_41230	3678582	3679862	-	0
refseq|NC_008463.1|chromosome	peak100	112.12	3.20352	746779	PA14_08760	746203	750276	+	0
refseq|NC_008463.1|chromosome	peak692	111.87	3.26519	5514907	PA14_61845	5514513	5514791	-	117
refseq|NC_008463.1|chromosome	peak558	110.48	3.25159	4664926	PA14_52610	4664895	4665899	-	0
refseq|NC_008463.1|chromosome	peak331	108.14	3.218345	2544542	PA14_29390	2544083	2546152	+	0
refseq|NC_008463.1|chromosome	peak19	107.49	3.203245	142026	PA14_01520	141759	141986	-	41
refseq|NC_008463.1|chromosome	peak661	107.06	3.19871	5323994	PA14_59790	5323630	5324829	-	0
refseq|NC_008463.1|chromosome	peak722	105.18	3.176	5698424	PA14_63960	5698357	5700483	-	0
refseq|NC_008463.1|chromosome	peak385	103.91	3.17553	3027502	PA14_34030	3027086	3027583	-	0
refseq|NC_008463.1|chromosome	peak32	102.44	3.1547650000000003	265242	PA14_03000	263577	265481	+	0
