## Supplementary Dataset 1 for "Determination of the Two-Component Systems regulatory network reveals core and accessory regulations across *Pseudomonas aeruginosa* lineages": CS33_PA4080_ALLpeaks_PAO1.tab

chrom	peakID	log(qvalue)	fold_enrichment	summit_position	closest_gene	gene_start	gene_end	strand	distance_to_closest_gene
refseq|NC_002516.2|chromosome	peak1	32.03	2.08561	117020	PA0095	115299	117524	+	0
refseq|NC_002516.2|chromosome	peak30	23.7	1.97912	2550995	PA2312a	2550619	2551122	-	0
refseq|NC_002516.2|chromosome	peak36	22.68	1.95092	3036121	PA2685	3035752	3037932	-	0
refseq|NC_002516.2|chromosome	peak53	20.01	1.89316	3978938	PA3551	3978031	3979476	+	0
refseq|NC_002516.2|chromosome	peak67	19.42	1.87908	5153111	PA4598	5151078	5154209	-	0
refseq|NC_002516.2|chromosome	peak52	18.3	1.8296	3970959	PA3545	3969942	3971573	+	0
refseq|NC_002516.2|chromosome	peak9	16.71	1.746985	719424	PA0667	718729	720072	-	0
refseq|NC_002516.2|chromosome	peak19	16.65	1.802385	1431906	PA1320	1431691	1432026	+	0
refseq|NC_002516.2|chromosome	peak59	16.49	1.806705	4473985	PA3993	4473623	4474639	+	0
refseq|NC_002516.2|chromosome	peak26	15.37	1.7806099999999998	1944965	PA1795	1944747	1946129	+	0
refseq|NC_002516.2|chromosome	peak72	14.72	1.7381350000000002	5323557	PA4740	5323374	5325479	-	0
refseq|NC_002516.2|chromosome	peak31	14.34	1.7123149999999998	2557318	PA2319	2556948	2557964	+	0
refseq|NC_002516.2|chromosome	peak40	12.98	1.717	3489809	PA3108	3488409	3489914	-	0
refseq|NC_002516.2|chromosome	peak7	12.92	1.69467	483259	PA0432	482706	484115	-	0
refseq|NC_002516.2|chromosome	peak79	12.63	1.698525	5893628	PA5235	5892910	5894256	+	0
refseq|NC_002516.2|chromosome	peak3	12.1	1.678615	194655	PA0171	194206	194748	-	0
refseq|NC_002516.2|chromosome	peak57	11.97	1.689135	4426705	PA3946	4423212	4426850	-	0
refseq|NC_002516.2|chromosome	peak38	11.95	1.68771	3360510	PA3001	3359269	3360654	-	0
refseq|NC_002516.2|chromosome	peak29	11.54	1.672225	2359608	PA2144	2358364	2360802	+	0
refseq|NC_002516.2|chromosome	peak10	11.37	1.67224	747819	PA0688	747470	748576	+	0
refseq|NC_002516.2|chromosome	peak66	11.25	1.6663800000000002	5093641	PA4546	5093378	5094970	+	0
refseq|NC_002516.2|chromosome	peak20	10.5	1.640725	1584123	PA1454	1583956	1584798	+	0
refseq|NC_002516.2|chromosome	peak50	10.38	1.6427999999999998	3881583	PA3468	3881093	3882421	+	0
refseq|NC_002516.2|chromosome	peak8	10.0	1.630525	704210	PA0650	704084	705133	+	0
refseq|NC_002516.2|chromosome	peak63	9.95	1.6265	4915706	PA4385	4915481	4917124	-	0
refseq|NC_002516.2|chromosome	peak51	9.83	1.626765	3901854	PA3486	3900233	3902659	+	0
refseq|NC_002516.2|chromosome	peak43	9.71	1.617415	3555899	PA3167	3555254	3556339	-	0
refseq|NC_002516.2|chromosome	peak61	9.68	1.61868	4778556	PA4270	4776544	4780617	-	0
refseq|NC_002516.2|chromosome	peak23	9.64	1.61492	1849620	PA1703	1849403	1851523	+	0
refseq|NC_002516.2|chromosome	peak0	9.54	1.614225	2594	PA0002	2056	3159	+	0
refseq|NC_002516.2|chromosome	peak73	9.45	1.6149049999999998	5340763	PA4756	5339864	5343085	-	0
refseq|NC_002516.2|chromosome	peak28	9.08	1.603335	2351698	PA2136	2351906	2352430	-	207
refseq|NC_002516.2|chromosome	peak33	9.05	1.59328	2658663	PA2399	2657798	2665144	-	0
refseq|NC_002516.2|chromosome	peak37	8.87	1.594415	3349466	PA2991	3348838	3350232	-	0
refseq|NC_002516.2|chromosome	peak60	8.81	1.590645	4774649	PA4269	4772279	4776478	-	0
refseq|NC_002516.2|chromosome	peak24	8.65	1.58799	1880113	PA1736	1878980	1880185	+	0
refseq|NC_002516.2|chromosome	peak75	8.37	1.575995	5676435	PA5040	5675714	5677858	-	0
refseq|NC_002516.2|chromosome	peak62	8.37	1.57558	4838206	PA4310	4837390	4839279	+	0
refseq|NC_002516.2|chromosome	peak25	8.34	1.562975	1917756	PA1772	1917599	1918087	+	0
refseq|NC_002516.2|chromosome	peak11	8.15	1.56818	936678	PA0858	936459	937397	+	0
refseq|NC_002516.2|chromosome	peak77	7.95	1.55299	5818892	PA5169	5818831	5820114	+	0
refseq|NC_002516.2|chromosome	peak64	7.94	1.5583	4925582	PA4395	4925316	4925795	-	0
refseq|NC_002516.2|chromosome	peak22	7.86	1.55594	1843027	PA1693	1842568	1843221	-	0
refseq|NC_002516.2|chromosome	peak58	7.82	1.553115	4432219	PA3951	4432026	4432529	-	0
refseq|NC_002516.2|chromosome	peak46	7.72	1.535835	3687009	PA3294	3686584	3688650	-	0
refseq|NC_002516.2|chromosome	peak78	7.52	1.548105	5845412	PA5192	5844468	5846009	-	0
refseq|NC_002516.2|chromosome	peak76	7.4	1.53735	5768912	PA5121	5768442	5770649	-	0
refseq|NC_002516.2|chromosome	peak41	7.37	1.533855	3500971	PA3118	3500668	3501750	-	0
refseq|NC_002516.2|chromosome	peak16	7.34	1.535015	1224973	PA1132	1224641	1225330	+	0
refseq|NC_002516.2|chromosome	peak82	7.3	1.536385	6170981	PA5479	6170176	6171510	-	0
refseq|NC_002516.2|chromosome	peak45	7.23	1.533745	3656501	PA3268	3655986	3658151	-	0
refseq|NC_002516.2|chromosome	peak35	7.19	1.536665	2811203	PA2494	2810009	2813197	+	0
refseq|NC_002516.2|chromosome	peak55	7.07	1.52502	4265813	PA3806	4265306	4266445	-	0
refseq|NC_002516.2|chromosome	peak44	7.05	1.529	3599097	PA3210	3598933	3600387	+	0
refseq|NC_002516.2|chromosome	peak47	6.86	1.52175	3713008	PA3311	3712560	3714911	+	0
refseq|NC_002516.2|chromosome	peak13	6.81	1.5195150000000002	974218	PA0890	973770	974468	+	0
refseq|NC_002516.2|chromosome	peak5	6.81	1.5195150000000002	342486	PA0303	342292	343173	+	0
refseq|NC_002516.2|chromosome	peak12	6.57	1.5104449999999998	961841	PA0879	961370	962530	+	0
