## Supplementary Dataset 1 for "Determination of the Two-Component Systems regulatory network reveals core and accessory regulations across *Pseudomonas aeruginosa* lineages": CS34_BfmR-_ALLpeaks_PA14.tab

chrom	peakID	log(qvalue)	fold_enrichment	summit_position	closest_gene	gene_start	gene_end	strand	distance_to_closest_gene
refseq|NC_008463.1|chromosome	peak47	73379.48	212.406185	1921716	PA14_22080	1922000	1922695	-	283
refseq|NC_008463.1|chromosome	peak87	67154.96	94.54596	3176683	PA14_35720	3176214	3176615	-	69
refseq|NC_008463.1|chromosome	peak29	26082.58	95.23608	1195760	PA14_13920	1195465	1195623	+	138
refseq|NC_008463.1|chromosome	peak136	25719.58	102.78357	5263792	PA14_59100	5262925	5264250	+	0
refseq|NC_008463.1|chromosome	peak25	25429.31	101.86159	936818	PA14_10830	936949	937824	-	130
refseq|NC_008463.1|chromosome	peak118	25103.35	98.851025	4353247	PA14_49020	4353287	4353553	+	39
refseq|NC_008463.1|chromosome	peak111	19009.83	81.11936	4133260	PA14_46450	4131283	4133016	+	245
refseq|NC_008463.1|chromosome	peak110	18968.53	78.48994	4011940	PA14_44990	4011378	4011809	-	132
refseq|NC_008463.1|chromosome	peak26	17767.25	74.76316	956579	PA14_11060	956812	957381	+	232
refseq|NC_008463.1|chromosome	peak156	11635.51	55.04782	5907393	PA14_66270	5904323	5907271	-	123
refseq|NC_008463.1|chromosome	peak48	11345.48	44.940915	1924515	PA14_22090	1923032	1924132	-	384
refseq|NC_008463.1|chromosome	peak139	5580.06	31.62462	5300904	PA14_59550	5299690	5300916	+	0
refseq|NC_008463.1|chromosome	peak93	5572.57	32.314885000000004	3414407	PA14_38300	3413948	3414421	-	0
refseq|NC_008463.1|chromosome	peak4	4772.1	22.76264	64353	PA14_00640	64665	66497	+	311
refseq|NC_008463.1|chromosome	peak169	4580.47	28.048075	6471257	PA14_72650	6471293	6472150	+	35
refseq|NC_008463.1|chromosome	peak32	4559.03	27.89669	1311707	PA14_15480	1311170	1311604	+	104
refseq|NC_008463.1|chromosome	peak162	4156.67	26.214440000000003	6021684	PA14_67440	6021710	6023071	+	25
refseq|NC_008463.1|chromosome	peak5	3523.42	20.700495000000004	141424	PA14_01510	141481	141762	-	56
refseq|NC_008463.1|chromosome	peak117	3173.89	21.72956	4313915	PA14_48530	4314228	4316084	+	312
refseq|NC_008463.1|chromosome	peak68	3127.35	20.85189	2422200	PA14_27990	2422054	2423370	+	0
refseq|NC_008463.1|chromosome	peak82	2771.74	19.75707	2783585	PA14_31960	2782854	2783528	-	58
refseq|NC_008463.1|chromosome	peak7	2468.37	18.26349	187655	PA14_02060	187980	188816	+	324
refseq|NC_008463.1|chromosome	peak79	2099.99	16.424124999999997	2599467	PA14_30030	2599727	2600281	-	259
refseq|NC_008463.1|chromosome	peak103	2001.33	15.865525	3966062	PA14_44560	3966078	3967661	+	15
refseq|NC_008463.1|chromosome	peak49	1993.48	15.48223	1926507	PA14_22100	1926578	1927303	-	70
refseq|NC_008463.1|chromosome	peak109	1979.9	15.58191	4006937	PA14_44950	4007119	4008486	+	181
refseq|NC_008463.1|chromosome	peak17	1899.56	15.367875	667620	PA14_07770	666574	669348	-	0
refseq|NC_008463.1|chromosome	peak37	1804.87	14.826495	1521958	PA14_17700	1521988	1522251	+	29
refseq|NC_008463.1|chromosome	peak115	1776.66	14.126345	4278994	PA14_48060	4277525	4278964	-	31
refseq|NC_008463.1|chromosome	peak128	1708.44	13.32602	4752637	PA14_53590	4752288	4753559	+	0
refseq|NC_008463.1|chromosome	peak21	1546.8	12.93283	734310	PA14_08560	731347	732546	+	1765
refseq|NC_008463.1|chromosome	peak132	1527.12	13.20008	4955953	PA14_55640	4957850	4959079	+	1896
refseq|NC_008463.1|chromosome	peak152	1487.42	12.66476	5539968	PA14_62100	5541735	5542343	-	1766
refseq|NC_008463.1|chromosome	peak166	1476.3	13.03134	6316436	PA14_70920	6318229	6319545	-	1792
refseq|NC_008463.1|chromosome	peak76	1272.38	11.87395	2491557	PA14_28840	2489403	2491613	+	0
refseq|NC_008463.1|chromosome	peak84	1246.31	11.675895	2870780	PA14_32830	2870581	2873250	-	0
refseq|NC_008463.1|chromosome	peak64	1195.26	9.683515	2038431	PA14_23440	2038087	2039199	+	0
refseq|NC_008463.1|chromosome	peak41	1033.68	10.36895	1745139	PA14_20250	1745158	1745460	+	18
refseq|NC_008463.1|chromosome	peak134	1029.14	9.84582	5219696	PA14_58580	5219801	5220481	+	104
refseq|NC_008463.1|chromosome	peak149	742.37	8.522745	5496781	PA14_61600	5496830	5497813	+	48
refseq|NC_008463.1|chromosome	peak123	715.33	8.319295	4594164	PA14_51720	4594188	4595486	-	23
refseq|NC_008463.1|chromosome	peak27	705.7	8.213205	1129142	PA14_13140	1128200	1129567	+	0
refseq|NC_008463.1|chromosome	peak122	658.72	7.930705	4586767	PA14_51600	4586665	4587288	-	0
refseq|NC_008463.1|chromosome	peak90	555.15	7.221679999999999	3188214	PA14_35830	3188265	3189263	+	50
refseq|NC_008463.1|chromosome	peak2	539.42	6.907864999999999	15025	PA14_00120	14236	15123	+	0
refseq|NC_008463.1|chromosome	peak44	512.25	6.89623	1858408	PA14_21440	1857908	1858345	+	64
refseq|NC_008463.1|chromosome	peak101	510.78	6.88901	3959482	PA14_44460	3958764	3959447	+	36
refseq|NC_008463.1|chromosome	peak150	488.0	6.722709999999999	5497883	PA14_61600	5496830	5497813	+	71
refseq|NC_008463.1|chromosome	peak167	487.37	6.6827950000000005	6395007	PA14_71780	6394095	6394976	-	32
refseq|NC_008463.1|chromosome	peak3	474.26	6.037335	54220	PA14_00520	54577	54699	+	356
refseq|NC_008463.1|chromosome	peak10	406.01	5.92236	290670	PA14_03250	291568	293184	+	897
refseq|NC_008463.1|chromosome	peak73	391.54	5.965685000000001	2478099	PA14_28770	2476671	2478314	+	0
refseq|NC_008463.1|chromosome	peak138	368.46	5.20847	5275464	PA14_59220	5275324	5276820	+	0
refseq|NC_008463.1|chromosome	peak23	366.56	5.74369	841312	PA14_09760	840542	841270	-	43
refseq|NC_008463.1|chromosome	peak35	354.25	5.66197	1437558	PA14_16790	1436911	1437549	-	10
refseq|NC_008463.1|chromosome	peak71	349.83	5.62356	2476630	PA14_28770	2476671	2478314	+	40
refseq|NC_008463.1|chromosome	peak61	320.96	5.37049	2029880	PA14_23380	2029301	2030569	+	0
refseq|NC_008463.1|chromosome	peak151	313.04	5.260055	5514107	PA14_61840	5514196	5514516	-	88
refseq|NC_008463.1|chromosome	peak98	298.3	5.178825	3777832	PA14_42400	3777824	3778237	-	0
refseq|NC_008463.1|chromosome	peak75	286.11	4.867195	2487646	PA14_28820	2485638	2488136	+	0
refseq|NC_008463.1|chromosome	peak9	252.41	4.511755	278346	PA14_03163	278510	279133	+	163
refseq|NC_008463.1|chromosome	peak65	240.02	4.64809	2069921	PA14_23810	2068904	2069914	+	8
refseq|NC_008463.1|chromosome	peak55	222.32	4.215730000000001	1936628	PA14_22230	1936671	1936868	-	42
refseq|NC_008463.1|chromosome	peak141	221.62	4.293430000000001	5306598	PA14_59630	5305679	5306710	-	0
refseq|NC_008463.1|chromosome	peak69	214.85	4.38696	2463215	PA14_28580	2463228	2463449	+	12
refseq|NC_008463.1|chromosome	peak88	211.26	4.17972	3181320	PA14_35760	3181060	3181524	-	0
refseq|NC_008463.1|chromosome	peak67	196.93	4.223125	2282124	PA14_26140	2282147	2282737	+	22
refseq|NC_008463.1|chromosome	peak18	179.48	3.9507600000000007	692757	PA14_08050	691511	693586	+	0
refseq|NC_008463.1|chromosome	peak94	177.73	4.032455000000001	3491287	PA14_39200	3491319	3491894	+	31
refseq|NC_008463.1|chromosome	peak66	173.19	3.98098	2275437	PA14_26050	2275579	2277036	+	141
refseq|NC_008463.1|chromosome	peak127	148.75	3.720905	4695668	PA14_52940	4693405	4695600	+	69
refseq|NC_008463.1|chromosome	peak16	148.64	3.698395	640103	PA14_07460	640117	640278	-	13
