## Supplementary Dataset 1 for "Determination of the Two-Component Systems regulatory network reveals core and accessory regulations across *Pseudomonas aeruginosa* lineages": CS34_BfmR-IHMA87_00822_ALLpeaks_IHMA.tab

chrom	peakID	log(qvalue)	fold_enrichment	summit_position	closest_gene	gene_start	gene_end	strand	distance_to_closest_gene
IHMA87_1	peak178	25065.17	135.899365	5253987	IHMA87_04939	5253521	5254852	-	0
IHMA87_1	peak138	17183.19	100.979375	3932427	IHMA87_03668	3931856	3932287	-	141
IHMA87_1	peak217	13171.84	82.025585	6201734	IHMA87_05813	6200250	6202346	-	0
IHMA87_1	peak34	11307.98	72.81518	874179	IHMA87_00815	872799	874082	-	98
IHMA87_1	peak17	10880.05	70.04204	589582	IHMA87_00550	590570	591916	+	987
IHMA87_1	peak10	9634.63	64.34077	147981	IHMA87_00127	148039	148320	-	57
IHMA87_1	peak200	8557.22	58.88128	5844889	IHMA87_05498	5841811	5844759	-	131
IHMA87_1	peak152	5479.65	42.02374	4352169	IHMA87_04067	4352092	4354080	-	0
IHMA87_1	peak87	4394.49	35.77026	2499548	IHMA87_02381	2499501	2499797	-	0
IHMA87_1	peak186	4384.86	35.720705	5285399	IHMA87_04972	5285555	5285854	+	155
IHMA87_2	peak240	4207.75	34.718785	184161	IHMA87_06318	183325	184080	-	82
IHMA87_1	peak148	3843.53	32.417469999999994	4262897	IHMA87_03984	4261417	4262856	-	42
IHMA87_1	peak135	2439.94	23.506715	3895164	IHMA87_03636	3895213	3896757	+	48
IHMA87_1	peak204	2436.65	23.470725	5945742	IHMA87_05581	5945769	5947130	+	26
IHMA87_2	peak232	2365.73	22.602705	49089	IHMA87_06166	47750	48832	-	258
IHMA87_1	peak104	2276.79	22.38727	2845513	IHMA87_02689	2845452	2845559	+	0
IHMA87_1	peak103	2133.84	21.31283	2769188	IHMA87_02628	2768449	2769123	-	66
IHMA87_1	peak151	1992.43	20.425425	4349848	IHMA87_04063	4348219	4349253	+	596
IHMA87_1	peak137	1746.95	18.68329	3927590	IHMA87_03664	3927767	3929134	+	176
IHMA87_1	peak134	1329.54	15.571435	3888580	IHMA87_03627	3887866	3888549	+	32
IHMA87_1	peak28	1266.09	14.541635	690124	IHMA87_00645	688908	690438	+	0
IHMA87_1	peak194	1259.34	14.98735	5495025	IHMA87_05162	5494716	5496246	-	0
IHMA87_1	peak165	1235.13	14.853265	4666795	IHMA87_04379	4664530	4666728	+	68
IHMA87_1	peak220	1231.99	14.69012	6291358	IHMA87_05900	6291050	6292580	-	0
IHMA87_1	peak166	1231.26	13.845555	4667567	IHMA87_04381	4667645	4669357	+	77
IHMA87_1	peak83	1212.59	13.242685	2413537	IHMA87_02278	2412866	2413474	-	64
IHMA87_1	peak191	1130.26	14.028715000000002	5445443	IHMA87_05116	5445501	5446484	+	57
IHMA87_1	peak171	1074.0	11.786955	4885949	IHMA87_04581	4885644	4887174	-	0
IHMA87_1	peak6	1027.47	13.18163	64280	IHMA87_00047	64345	64566	-	64
IHMA87_1	peak60	989.76	12.828955	1557468	IHMA87_01435	1557571	1558002	+	102
IHMA87_1	peak115	900.43	12.102055	3136388	IHMA87_02910	3134883	3136250	-	139
IHMA87_1	peak150	886.19	11.964435000000002	4348413	IHMA87_04063	4348219	4349253	+	0
IHMA87_1	peak36	881.71	11.602785	880180	IHMA87_00822	879281	880021	-	160
IHMA87_1	peak189	872.5	11.86136	5307329	IHMA87_04996	5307421	5308683	+	91
IHMA87_1	peak112	850.46	11.671685	3131518	IHMA87_02908	3131408	3133630	-	0
IHMA87_1	peak105	824.56	11.42531	2847888	IHMA87_02690	2846663	2847382	+	507
IHMA87_1	peak71	809.11	11.288944999999998	1924493	IHMA87_01792	1924059	1925177	+	0
IHMA87_2	peak227	777.82	11.038655	6292	IHMA87_06124	4213	5367	+	926
IHMA87_1	peak35	770.69	10.977285	877959	IHMA87_00821	877980	879284	-	20
IHMA87_1	peak187	667.61	10.042635	5295779	IHMA87_04985	5295649	5296272	-	0
IHMA87_1	peak69	600.05	9.41987	1922854	IHMA87_01790	1921793	1923028	+	0
IHMA87_1	peak102	597.57	8.863925	2707840	IHMA87_02576	2707125	2707370	+	471
IHMA87_1	peak153	588.61	9.27999	4354025	IHMA87_04067	4352092	4354080	-	0
IHMA87_1	peak160	542.59	8.501985000000001	4554692	IHMA87_04261	4554163	4554669	-	24
IHMA87_1	peak214	540.49	8.841809999999999	6199388	IHMA87_05812	6198286	6200250	-	0
IHMA87_1	peak173	514.39	8.30678	5164743	IHMA87_04836	5162361	5164661	-	83
IHMA87_1	peak205	487.29	8.33601	6087286	IHMA87_05718	6087347	6088693	+	60
IHMA87_1	peak95	479.24	8.24892	2614310	IHMA87_02480	2614555	2615070	-	244
IHMA87_1	peak221	452.15	7.980310000000001	6369923	IHMA87_05971	6369009	6369890	-	34
IHMA87_1	peak111	445.14	7.903705	3124144	IHMA87_02900	3124162	3125103	+	17
IHMA87_1	peak192	444.67	7.89041	5446553	IHMA87_05116	5445501	5446484	+	70
IHMA87_1	peak37	412.86	7.56353	895496	IHMA87_00838	895714	896277	+	217
IHMA87_1	peak58	412.3	7.569325000000001	1552764	IHMA87_01433	1552570	1555239	-	0
IHMA87_1	peak19	406.23	7.512525	592287	IHMA87_00551	591906	594149	+	0
IHMA87_1	peak157	405.54	7.46877	4542872	IHMA87_04250	4543246	4544157	-	373
IHMA87_1	peak107	403.68	7.471399999999999	2851864	IHMA87_02692	2852257	2852436	+	392
IHMA87_1	peak63	394.28	7.38433	1688233	IHMA87_01554	1688246	1688548	+	12
IHMA87_1	peak12	390.99	7.334975	193185	IHMA87_00166	193504	194340	+	318
IHMA87_1	peak118	387.25	7.301385	3406589	IHMA87_03161	3406732	3407703	+	142
IHMA87_1	peak49	348.65	6.8916	1207855	IHMA87_01116	1201069	1207842	+	14
IHMA87_1	peak52	345.76	6.8321950000000005	1335046	IHMA87_01234	1335114	1335539	+	67
IHMA87_1	peak5	343.58	6.8154	58401	IHMA87_00045	59228	62380	+	826
IHMA87_1	peak59	335.31	6.734145	1555821	IHMA87_01434	1555254	1556045	-	0
IHMA87_1	peak53	313.64	6.480855	1396181	IHMA87_01290	1395530	1396168	-	14
IHMA87_1	peak216	307.97	6.414185	6200856	IHMA87_05813	6200250	6202346	-	0
IHMA87_1	peak24	298.6	6.30963	600214	IHMA87_00556	600674	600919	+	459
IHMA87_1	peak193	293.01	6.261995000000001	5466290	IHMA87_05137	5466159	5466235	+	56
IHMA87_1	peak210	287.02	6.19533	6188135	IHMA87_05804	6187143	6188318	+	0
IHMA87_1	peak106	282.45	6.131985	2850935	IHMA87_02692	2852257	2852436	+	1321
IHMA87_1	peak8	273.38	6.010985	65968	IHMA87_00048	64723	65424	+	545
IHMA87_1	peak117	262.16	5.86551	3328423	IHMA87_03089	3327945	3328418	-	6
IHMA87_1	peak68	256.44	5.835255	1920528	IHMA87_01788	1919557	1920792	+	0
IHMA87_1	peak129	252.94	5.78109	3639542	IHMA87_03378	3638990	3639430	+	113
IHMA87_1	peak213	236.73	5.4057200000000005	6197584	IHMA87_05811	6196423	6197796	-	0
IHMA87_1	peak196	227.06	5.4475	5613433	IHMA87_05283	5613349	5613603	-	0
IHMA87_1	peak126	219.21	5.368600000000001	3609586	IHMA87_03340	3607966	3610023	-	0
IHMA87_1	peak100	215.81	5.3204	2700490	IHMA87_02565	2700526	2701215	+	35
IHMA87_1	peak120	192.9	5.028095	3413491	IHMA87_03167	3412376	3413281	+	211
IHMA87_1	peak179	192.22	5.01462	5265433	IHMA87_04953	5265468	5266568	-	34
IHMA87_1	peak125	189.3	4.958740000000001	3609051	IHMA87_03340	3607966	3610023	-	0
IHMA87_1	peak175	186.07	4.93961	5190528	IHMA87_04865	5189923	5191863	-	0
IHMA87_1	peak168	185.23	4.935065	4740047	IHMA87_04449	4739721	4739948	+	100
IHMA87_1	peak92	179.0	4.846315000000001	2536920	IHMA87_02421	2534662	2537208	+	0
IHMA87_1	peak72	163.97	4.633845	1925311	IHMA87_01792	1924059	1925177	+	135
IHMA87_1	peak23	155.87	4.535845	597015	IHMA87_00554	595682	596728	-	288
IHMA87_1	peak55	141.8	4.33143	1480503	IHMA87_01369	1480555	1480818	+	51
IHMA87_1	peak25	140.58	4.309565	601835	IHMA87_00557	601457	603193	-	0
IHMA87_1	peak3	138.89	4.286035	56874	IHMA87_00044	52864	56652	+	223
IHMA87_1	peak218	138.42	4.17154	6205100	IHMA87_05817	6205268	6206203	+	167
IHMA87_1	peak163	132.49	4.20201	4581397	IHMA87_04295	4581437	4581670	+	39
IHMA87_1	peak82	128.69	3.90903	2389141	IHMA87_02251	2389027	2389527	+	0
IHMA87_2	peak234	127.59	4.123695	63406	IHMA87_06183	63362	65548	-	0
IHMA87_1	peak158	115.9	3.950035	4544241	IHMA87_04250	4543246	4544157	-	85
IHMA87_1	peak61	108.39	3.819205	1579122	IHMA87_01451	1578787	1578996	+	127
IHMA87_1	peak94	99.51	3.68327	2559315	IHMA87_02434	2557674	2559134	-	182
IHMA87_1	peak0	98.46	3.35888	5380	IHMA87_00004	3793	6213	+	0
IHMA87_2	peak238	96.5	3.635385	149442	IHMA87_06278	149567	150595	-	124
IHMA87_1	peak44	93.75	3.58849	1047722	IHMA87_00985	1047496	1047675	-	48
IHMA87_1	peak144	91.73	3.561865	4098471	IHMA87_03823	4097610	4098290	-	182
IHMA87_1	peak215	89.69	3.521495	6200183	IHMA87_05812	6198286	6200250	-	0
IHMA87_2	peak236	85.55	3.45019	91948	IHMA87_06211	92001	94187	+	52
IHMA87_1	peak4	81.77	3.38678	57826	IHMA87_00044	52864	56652	+	1175
IHMA87_1	peak169	80.18	3.35977	4743813	IHMA87_04454	4743376	4743672	-	142
IHMA87_2	peak228	76.51	3.293105	6937	IHMA87_06124	4213	5367	+	1571
IHMA87_1	peak162	75.49	3.27554	4568578	IHMA87_04279	4568614	4570329	+	35
