## Supplementary Dataset 1 for "Determination of the Two-Component Systems regulatory network reveals core and accessory regulations across *Pseudomonas aeruginosa* lineages": CS34_BfmR-PA4101_ALLpeaks_PAO1.tab

chrom	peakID	log(qvalue)	fold_enrichment	summit_position	closest_gene	gene_start	gene_end	strand	distance_to_closest_gene
refseq|NC_002516.2|chromosome	peak66	34827.06	126.234685	4591030	PA4108	4591187	4592431	+	156
refseq|NC_002516.2|chromosome	peak26	13481.17	57.87915	1632864	PA1503	1633006	1633437	+	141
refseq|NC_002516.2|chromosome	peak61	11722.34	40.98525	4329885	PA3866	4327697	4329991	-	0
refseq|NC_002516.2|chromosome	peak53	4378.03	20.32459	3537220	PA3153	3536576	3537811	-	0
refseq|NC_002516.2|chromosome	peak75	3948.81	24.47429	5636003	PA5014	5632926	5635874	-	130
refseq|NC_002516.2|chromosome	peak81	1723.74	13.931235	6198030	PA5506	6198055	6198912	+	24
refseq|NC_002516.2|chromosome	peak41	1504.23	11.68578	2843752	PA2523	2843818	2844492	+	65
refseq|NC_002516.2|chromosome	peak46	1380.31	9.87249	3151434	PA2793	3149400	3150434	-	1001
refseq|NC_002516.2|chromosome	peak2	1363.14	8.585205	65999	PA0051	66303	68135	+	303
refseq|NC_002516.2|chromosome	peak52	1222.45	8.845315	3534611	PA3150	3533948	3535081	-	0
refseq|NC_002516.2|chromosome	peak77	1073.89	10.39488	5749425	PA5106	5749453	5750814	+	27
refseq|NC_002516.2|chromosome	peak28	659.77	7.785555	1677463	PA1538	1675862	1677445	-	19
refseq|NC_002516.2|chromosome	peak27	571.95	7.09764	1637871	PA1507	1636329	1637696	-	176
refseq|NC_002516.2|chromosome	peak8	559.47	6.280695	654802	PA0595	653753	656527	-	0
refseq|NC_002516.2|chromosome	peak24	539.24	6.420475	1355595	PA1249	1355631	1357070	+	35
refseq|NC_002516.2|chromosome	peak40	534.36	5.757994999999999	2761766	PA2462	2761921	2778804	-	154
refseq|NC_002516.2|chromosome	peak35	482.75	6.50939	2219771	PA2028	2219778	2220251	+	6
refseq|NC_002516.2|chromosome	peak59	481.15	6.004284999999999	4036048	PA3601	4035758	4036021	-	28
refseq|NC_002516.2|chromosome	peak10	425.01	5.23321	723317	PA0668.1	722096	723631	+	0
refseq|NC_002516.2|chromosome	peak79	420.51	5.2893550000000005	6043521	PA5369.5	6043208	6044743	-	0
refseq|NC_002516.2|chromosome	peak64	404.44	5.93938	4584966	PA4101	4585149	4585889	+	182
refseq|NC_002516.2|chromosome	peak68	397.6	5.0161750000000005	4792509	PA4280.5	4792196	4793731	-	0
refseq|NC_002516.2|chromosome	peak73	383.57	5.08985	5268037	PA4690.5	5267724	5269259	-	0
refseq|NC_002516.2|chromosome	peak57	338.78	5.4014	3794147	PA3389	3794178	3794591	+	30
refseq|NC_002516.2|chromosome	peak23	333.51	5.33239	1324420	PA1221	1322253	1324109	-	312
refseq|NC_002516.2|chromosome	peak42	309.85	5.162185	2982442	PA2636	2981627	2982181	+	262
refseq|NC_002516.2|chromosome	peak71	309.69	5.16964	5225953	PA4658	5226026	5226982	+	72
refseq|NC_002516.2|chromosome	peak70	292.43	5.02135	5224839	PA4657	5224890	5225873	+	50
refseq|NC_002516.2|chromosome	peak17	272.33	4.84322	1057374	PA0973	1057400	1057906	+	25
refseq|NC_002516.2|chromosome	peak29	247.48	4.6243300000000005	1684033	PA1547	1684077	1684760	-	43
refseq|NC_002516.2|chromosome	peak47	246.41	3.46295	3152095	PA2795	3152504	3153502	+	408
refseq|NC_002516.2|chromosome	peak63	244.78	4.59776	4395125	PA3922	4394694	4396061	-	0
refseq|NC_002516.2|chromosome	peak65	208.38	4.238965	4587228	PA4102	4585886	4587190	+	39
refseq|NC_002516.2|chromosome	peak80	194.8	3.983855	6122086	PA5438	6121172	6122053	-	34
refseq|NC_002516.2|chromosome	peak33	189.97	4.074745	2142916	PA1958	2142314	2142889	-	28
refseq|NC_002516.2|chromosome	peak56	187.5	4.05231	3688817	PA3295	3688879	3689316	-	61
refseq|NC_002516.2|chromosome	peak38	187.31	3.56728	2451390	PA2229	2451707	2452426	+	316
refseq|NC_002516.2|chromosome	peak1	164.74	3.68211	15003	PA0011	14235	15122	+	0
refseq|NC_002516.2|chromosome	peak39	161.58	3.70245	2756539	PA2455	2755725	2756252	+	288
refseq|NC_002516.2|chromosome	peak67	149.78	3.657010000000001	4681379	PA4185	4681421	4682149	+	41
refseq|NC_002516.2|chromosome	peak49	144.62	3.605485	3293922	PA2938	3292324	3293781	-	142
refseq|NC_002516.2|chromosome	peak3	144.49	3.602325	188789	PA0165	189120	189956	+	330
refseq|NC_002516.2|chromosome	peak14	144.31	3.60389	955908	PA0875	955991	958186	-	82
refseq|NC_002516.2|chromosome	peak32	117.43	3.3039500000000004	1856931	PA1712	1856562	1856975	+	0
refseq|NC_002516.2|chromosome	peak44	110.53	2.99736	3051538	PA2698	3050669	3051349	-	190
refseq|NC_002516.2|chromosome	peak11	97.15	2.1696	785904	PA0715	785969	786925	+	64
refseq|NC_002516.2|chromosome	peak45	92.13	2.992045	3110755	PA2749	3110901	3111614	+	145
refseq|NC_002516.2|chromosome	peak69	90.01	2.83703	5055970	PA4514	5053616	5055877	-	94
refseq|NC_002516.2|chromosome	peak37	89.98	2.518085	2448232	PA2226	2448033	2448533	-	0
refseq|NC_002516.2|chromosome	peak18	89.89	2.398065	1063469	PA0981	1062921	1063544	+	0
refseq|NC_002516.2|chromosome	peak48	87.45	2.939175	3287231	PA2931	3286624	3287214	-	18
refseq|NC_002516.2|chromosome	peak60	83.26	2.8807	4120454	PA3678	4120469	4121107	+	14
refseq|NC_002516.2|chromosome	peak4	77.63	2.72568	213480	PA0186	212340	213401	+	80
refseq|NC_002516.2|chromosome	peak9	73.35	2.73803	680059	PA0620	678821	680896	+	0
refseq|NC_002516.2|chromosome	peak51	68.12	2.67625	3498371	PA3116	3498374	3499384	-	2
refseq|NC_002516.2|chromosome	peak19	66.6	2.375345	1067672	PA0985	1066321	1067817	-	0
refseq|NC_002516.2|chromosome	peak74	64.42	2.62564	5517747	PA4917	5517109	5517711	-	37
refseq|NC_002516.2|chromosome	peak34	62.03	2.583305	2206415	PA2016	2206402	2206806	-	0
refseq|NC_002516.2|chromosome	peak7	54.66	2.47842	630131	PA0574	628763	629884	-	248
refseq|NC_002516.2|chromosome	peak21	52.37	2.008745	1243645	PA1150	1243594	1245663	+	0
refseq|NC_002516.2|chromosome	peak16	51.29	2.4218399999999995	1043453	PA0956	1041689	1043404	-	50
refseq|NC_002516.2|chromosome	peak15	47.37	2.363015	975613	PA0892	975613	976377	+	0
refseq|NC_002516.2|chromosome	peak22	45.11	2.036125	1246652	PA1151	1245665	1245928	+	725
refseq|NC_002516.2|chromosome	peak31	44.92	2.32459	1746126	PA1602	1745533	1746024	-	103
refseq|NC_002516.2|chromosome	peak78	43.28	2.297035	6026725	PA5359	6026219	6026674	-	52
refseq|NC_002516.2|chromosome	peak72	42.24	2.21162	5242157	PA4673.1	5242026	5242102	+	56
refseq|NC_002516.2|chromosome	peak12	40.88	2.2554	879120	PA0800	879027	879560	+	0
refseq|NC_002516.2|chromosome	peak6	40.03	2.235565	277822	PA0245	277331	277777	-	46
refseq|NC_002516.2|chromosome	peak36	39.86	2.1148	2444665	PA2222	2444886	2445533	-	220
refseq|NC_002516.2|chromosome	peak25	38.45	2.105615	1482999	PA1369	1483123	1483875	+	123
refseq|NC_002516.2|chromosome	peak43	37.59	2.198955	3017268	PA2669	3017234	3017818	-	0
refseq|NC_002516.2|chromosome	peak62	35.91	2.171965	4363199	PA3895	4363230	4364183	+	30
refseq|NC_002516.2|chromosome	peak50	35.68	2.167545	3297181	PA2941	3297240	3297884	-	58
refseq|NC_002516.2|chromosome	peak5	29.63	2.051715	223699	PA0194	222555	223454	+	246
refseq|NC_002516.2|chromosome	peak20	29.5	2.038735	1123927	PA1035	1123356	1123850	-	78
refseq|NC_002516.2|chromosome	peak58	27.62	2.0056000000000003	3829884	PA3421	3829471	3830841	-	0
refseq|NC_002516.2|chromosome	peak76	25.24	1.96171	5695666	PA5056	5695366	5697045	+	0
