## Supplementary Dataset 1 for "Determination of the Two-Component Systems regulatory network reveals core and accessory regulations across *Pseudomonas aeruginosa* lineages": CS35_BfiR-IHMA87_00739_ALLpeaks_IHMA.tab

chrom	peakID	log(qvalue)	fold_enrichment	summit_position	closest_gene	gene_start	gene_end	strand	distance_to_closest_gene
IHMA87_1	peak14	76839.43	715.4328350000001	784922	IHMA87_00738	784999	787290	+	76
IHMA87_1	peak35	6686.82	57.33389499999999	1926832	IHMA87_01794	1926552	1927586	+	0
IHMA87_1	peak16	4783.05	66.15662999999999	906925	IHMA87_00844	905500	906699	-	227
IHMA87_1	peak146	4630.74	68.01192499999999	6205085	IHMA87_05817	6205268	6206203	+	182
IHMA87_1	peak94	3052.31	51.74974	4544201	IHMA87_04250	4543246	4544157	-	45
IHMA87_1	peak48	2277.23	44.06092	2405909	IHMA87_02270	2405518	2405922	-	0
IHMA87_1	peak140	2138.29	39.99139	6040151	IHMA87_05674	6040261	6040611	+	109
IHMA87_1	peak23	1989.04	41.101155000000006	1061437	IHMA87_00999	1061526	1062704	+	88
IHMA87_1	peak130	1792.97	33.307900000000004	5697994	IHMA87_05370	5698129	5698470	+	134
IHMA87_1	peak118	1160.2	25.018175	5285366	IHMA87_04972	5285555	5285854	+	188
IHMA87_1	peak99	1070.52	21.610625	4653209	IHMA87_04368	4653274	4654557	-	64
IHMA87_1	peak3	1002.58	22.24819	162655	IHMA87_00140	161658	162584	+	72
IHMA87_1	peak8	823.59	20.19465	605842	IHMA87_00562	605583	607268	-	0
IHMA87_1	peak127	548.08	15.08116	5558456	IHMA87_05224	5558408	5558866	-	0
IHMA87_1	peak115	516.14	13.78165	5244357	IHMA87_04931	5243966	5245855	-	0
IHMA87_1	peak43	512.44	14.367715	2250091	IHMA87_02100	2248656	2250083	+	9
IHMA87_1	peak133	501.09	14.890340000000002	5752196	IHMA87_05419	5751814	5752620	+	0
IHMA87_1	peak42	473.48	13.46931	2245968	IHMA87_02098	2245995	2247467	-	26
IHMA87_1	peak28	469.37	13.586469999999998	1480515	IHMA87_01369	1480555	1480818	+	39
IHMA87_1	peak150	467.79	12.775785	6500325	IHMA87_06090	6499079	6500263	-	63
IHMA87_1	peak34	456.18	13.31382	1919494	IHMA87_01787	1918432	1919469	+	26
IHMA87_1	peak98	431.22	12.758525	4636166	IHMA87_04352	4636190	4637194	-	23
IHMA87_1	peak64	414.38	12.790915	2847574	IHMA87_02690	2846663	2847382	+	193
IHMA87_1	peak93	392.45	13.0309	4535039	IHMA87_04245	4534993	4537218	-	0
IHMA87_1	peak29	377.38	12.009944999999998	1552418	IHMA87_01432	1552245	1552577	-	0
IHMA87_1	peak50	371.4	11.00626	2413498	IHMA87_02278	2412866	2413474	-	25
IHMA87_1	peak112	363.28	11.482185	5190357	IHMA87_04865	5189923	5191863	-	0
IHMA87_1	peak139	329.83	9.58345	6027974	IHMA87_05660	6027064	6027984	+	0
IHMA87_1	peak86	325.43	11.465985	4210597	IHMA87_03935	4210626	4211591	+	28
IHMA87_1	peak51	313.98	10.431795	2415302	IHMA87_02279	2415650	2416015	+	347
IHMA87_1	peak107	313.84	11.44274	4991353	IHMA87_04669	4991428	4991730	+	74
IHMA87_1	peak36	291.54	8.970659999999999	1929675	IHMA87_01797	1929595	1931592	+	0
IHMA87_1	peak7	278.57	9.895675	596097	IHMA87_00554	595682	596728	-	0
IHMA87_2	peak154	260.2	10.085445	122080	IHMA87_06248	121841	122440	-	0
IHMA87_2	peak156	212.57	8.309940000000001	132869	IHMA87_06264	132498	132941	-	0
IHMA87_1	peak18	190.25	7.308445	1030503	IHMA87_00967	1029310	1030776	+	0
IHMA87_1	peak19	187.9	7.657225	1034000	IHMA87_00969	1032698	1034746	+	0
IHMA87_1	peak97	178.98	7.851044999999999	4630296	IHMA87_04345	4630343	4631059	+	46
IHMA87_1	peak121	160.09	7.419929999999999	5296599	IHMA87_04985	5295649	5296272	-	328
