## Supplementary Dataset 1 for "Determination of the Two-Component Systems regulatory network reveals core and accessory regulations across *Pseudomonas aeruginosa* lineages": CS35_BfiR-PA14_09690_ALLpeaks_PA14.tab

chrom	peakID	log(qvalue)	fold_enrichment	summit_position	closest_gene	gene_start	gene_end	strand	distance_to_closest_gene
refseq|NC_008463.1|chromosome	peak37	207119.66	1002.232365	830855	PA14_09680	830905	833181	+	49
refseq|NC_008463.1|chromosome	peak280	47331.59	284.255795	6116155	PA14_68570	6116265	6116621	+	109
refseq|NC_008463.1|chromosome	peak41	27178.32	177.6222	966577	PA14_11120	966785	967429	+	207
refseq|NC_008463.1|chromosome	peak45	8249.35	71.705555	1096790	PA14_12810	1096875	1098053	+	84
refseq|NC_008463.1|chromosome	peak47	7479.9	60.38011	1197801	PA14_13940	1196245	1197924	+	0
refseq|NC_008463.1|chromosome	peak252	7450.12	66.610255	5373737	PA14_60310	5373154	5376630	+	0
refseq|NC_008463.1|chromosome	peak40	6931.9	61.377225	956534	PA14_11050	955517	956341	-	194
refseq|NC_008463.1|chromosome	peak87	3778.0	37.976095	2038870	PA14_23440	2038087	2039199	+	0
refseq|NC_008463.1|chromosome	peak53	2842.41	32.460564999999995	1305755	PA14_15400	1304902	1305789	+	0
refseq|NC_008463.1|chromosome	peak198	2800.72	30.739175000000003	4753514	PA14_53590	4752288	4753559	+	0
refseq|NC_008463.1|chromosome	peak195	2295.13	27.969475000000003	4664875	PA14_52610	4664895	4665899	-	19
refseq|NC_008463.1|chromosome	peak4	2256.72	27.476460000000003	156067	PA14_01690	155072	156052	+	16
refseq|NC_008463.1|chromosome	peak243	2043.47	25.754890000000003	5331675	PA14_59845	5331379	5331690	-	0
refseq|NC_008463.1|chromosome	peak100	1992.83	25.084055	2416597	PA14_27910	2416187	2416591	-	7
refseq|NC_008463.1|chromosome	peak188	1432.02	18.45088	4587625	PA14_51610	4587325	4587609	-	17
refseq|NC_008463.1|chromosome	peak263	1392.85	19.66774	5603471	PA14_62780	5603432	5603890	-	0
refseq|NC_008463.1|chromosome	peak121	1236.98	17.0704	2859474	PA14_32790	2848568	2864206	+	0
refseq|NC_008463.1|chromosome	peak1	1136.81	15.130805	64265	PA14_00640	64665	66497	+	399
refseq|NC_008463.1|chromosome	peak66	1130.08	17.14032	1675135	PA14_19380	1675192	1675665	+	56
refseq|NC_008463.1|chromosome	peak213	1096.31	16.2958	5045530	PA14_56620	5045603	5045905	+	72
refseq|NC_008463.1|chromosome	peak279	939.23	15.00961	6104038	PA14_68420	6103138	6104058	+	0
refseq|NC_008463.1|chromosome	peak204	935.87	15.08877	4895896	PA14_55110	4895932	4896225	-	35
refseq|NC_008463.1|chromosome	peak228	850.3	13.70477	5272272	PA14_59200	5270777	5272666	+	0
refseq|NC_008463.1|chromosome	peak267	836.6	12.290765	5748989	PA14_64520	5748353	5748886	+	104
refseq|NC_008463.1|chromosome	peak64	804.36	13.67719	1627845	PA14_18880	1627864	1628502	-	18
refseq|NC_008463.1|chromosome	peak71	760.06	13.053974999999998	1841835	PA14_21260	1841740	1841853	+	0
refseq|NC_008463.1|chromosome	peak157	731.5	12.72038	3831356	PA14_43050	3829632	3831188	-	169
refseq|NC_008463.1|chromosome	peak62	705.53	12.55672	1608319	PA14_18680	1608062	1608283	-	37
refseq|NC_008463.1|chromosome	peak170	681.77	12.29656	4225670	PA14_47430	4225704	4226654	+	33
refseq|NC_008463.1|chromosome	peak242	660.48	10.747305	5330354	PA14_59840	5330226	5331335	+	0
refseq|NC_008463.1|chromosome	peak74	656.77	11.030185	1921718	PA14_22080	1922000	1922695	-	281
refseq|NC_008463.1|chromosome	peak102	623.69	11.60106	2423534	PA14_27990	2422054	2423370	+	165
refseq|NC_008463.1|chromosome	peak42	622.39	11.436255	1007112	PA14_11620	1006048	1006974	-	139
refseq|NC_008463.1|chromosome	peak177	598.78	10.490144999999998	4399526	PA14_49480	4399221	4401008	+	0
refseq|NC_008463.1|chromosome	peak129	593.89	11.278755	3007288	PA14_33820	3004988	3007276	+	13
refseq|NC_008463.1|chromosome	peak130	581.9	11.02474	3014129	PA14_33910	3014295	3015569	-	165
refseq|NC_008463.1|chromosome	peak60	490.76	9.990704999999998	1521947	PA14_17700	1521988	1522251	+	40
refseq|NC_008463.1|chromosome	peak268	453.38	9.537855	5784728	PA14_64900	5783356	5784480	-	249
refseq|NC_008463.1|chromosome	peak80	418.32	8.74877	1936796	PA14_22230	1936671	1936868	-	0
refseq|NC_008463.1|chromosome	peak105	398.44	8.743055	2477942	PA14_28770	2476671	2478314	+	0
refseq|NC_008463.1|chromosome	peak196	396.52	8.72056	4682020	PA14_52810	4682103	4683386	-	82
refseq|NC_008463.1|chromosome	peak292	388.78	7.374935	6513963	PA14_73140	6512693	6513877	-	87
refseq|NC_008463.1|chromosome	peak174	382.32	8.653315000000001	4306084	PA14_48420	4305443	4306051	-	34
refseq|NC_008463.1|chromosome	peak234	378.47	8.394390000000001	5300961	PA14_59550	5299690	5300916	+	46
refseq|NC_008463.1|chromosome	peak58	374.69	8.47211	1397792	PA14_16350	1397019	1397660	-	133
refseq|NC_008463.1|chromosome	peak77	363.45	7.924749999999999	1925801	PA14_22100	1926578	1927303	-	776
refseq|NC_008463.1|chromosome	peak81	359.4	8.32835	1939403	PA14_22270	1939714	1941291	-	310
refseq|NC_008463.1|chromosome	peak48	356.16	6.69843	1230680	PA14_14430	1231207	1231584	+	526
refseq|NC_008463.1|chromosome	peak85	320.54	7.760895	2026321	PA14_23350	2026291	2026590	+	0
refseq|NC_008463.1|chromosome	peak54	299.28	7.47553	1312367	PA14_15500	1312074	1312361	+	7
refseq|NC_008463.1|chromosome	peak152	271.42	6.277150000000001	3596882	PA14_40270	3597214	3598236	+	331
refseq|NC_008463.1|chromosome	peak229	266.66	6.515335	5275340	PA14_59220	5275324	5276820	+	0
refseq|NC_008463.1|chromosome	peak115	264.36	6.9552	2661088	PA14_30700	2661144	2664122	+	55
refseq|NC_008463.1|chromosome	peak272	258.39	6.883604999999999	5931626	PA14_66490	5930676	5931581	-	46
refseq|NC_008463.1|chromosome	peak176	250.46	6.203115	4353534	PA14_49020	4353287	4353553	+	0
refseq|NC_008463.1|chromosome	peak88	246.19	5.34572	2044324	PA14_23500	2044344	2045540	-	19
refseq|NC_008463.1|chromosome	peak186	244.0	6.660545	4580542	PA14_51520	4580547	4580960	-	4
refseq|NC_008463.1|chromosome	peak106	242.52	6.600315	2480997	PA14_28810	2480409	2485532	+	0
refseq|NC_008463.1|chromosome	peak68	221.43	6.18341	1766512	PA14_20530	1766195	1766671	+	0
refseq|NC_008463.1|chromosome	peak276	212.26	5.9981	5997263	PA14_67190	5996863	5997744	-	0
refseq|NC_008463.1|chromosome	peak219	209.55	6.12776	5231600	PA14_58700	5231738	5232586	+	137
refseq|NC_008463.1|chromosome	peak93	206.96	6.10446	2172396	PA14_24850	2171983	2172261	+	136
refseq|NC_008463.1|chromosome	peak99	204.75	6.007994999999999	2375813	PA14_27390	2375865	2376635	-	51
refseq|NC_008463.1|chromosome	peak250	201.91	6.030835	5370116	PA14_60270	5368835	5369929	-	188
refseq|NC_008463.1|chromosome	peak101	198.87	5.853619999999999	2422144	PA14_27990	2422054	2423370	+	0
refseq|NC_008463.1|chromosome	peak231	195.72	5.935245	5287545	PA14_59350	5286291	5287619	+	0
refseq|NC_008463.1|chromosome	peak98	192.7	5.871425	2371827	PA14_27330	2370395	2371741	-	87
refseq|NC_008463.1|chromosome	peak167	179.4	5.655495	4146777	PA14_46570	4146137	4146754	+	24
refseq|NC_008463.1|chromosome	peak216	176.98	5.587845	5192562	PA14_58320	5192561	5193829	-	0
refseq|NC_008463.1|chromosome	peak143	173.57	5.553294999999999	3411383	PA14_38250	3411438	3412862	-	54
refseq|NC_008463.1|chromosome	peak124	173.38	5.55532	2867868	PA14_32820	2868300	2868887	+	431
refseq|NC_008463.1|chromosome	peak139	173.19	5.480084999999999	3252678	PA14_36560	3252774	3253139	-	95
refseq|NC_008463.1|chromosome	peak266	172.61	5.528025	5706643	PA14_64050	5706731	5708359	+	87
refseq|NC_008463.1|chromosome	peak187	159.96	5.301335	4586750	PA14_51600	4586665	4587288	-	0
refseq|NC_008463.1|chromosome	peak59	152.61	5.214125	1437566	PA14_16790	1436911	1437549	-	18
refseq|NC_008463.1|chromosome	peak278	151.52	5.127325	6092988	PA14_68300	6093086	6094534	+	97
refseq|NC_008463.1|chromosome	peak82	151.31	5.13813	1944368	PA14_22320	1944036	1944257	-	112
refseq|NC_008463.1|chromosome	peak221	149.51	5.15233	5236788	PA14_58760	5236082	5237203	+	0
refseq|NC_008463.1|chromosome	peak172	145.26	4.83934	4279034	PA14_48060	4277525	4278964	-	71
refseq|NC_008463.1|chromosome	peak192	143.9	5.058015	4620878	PA14_52080	4620901	4621134	+	22
refseq|NC_008463.1|chromosome	peak275	143.87	5.053435	5996447	PA14_67180	5995985	5996854	-	0
refseq|NC_008463.1|chromosome	peak94	143.57	5.029725	2241144	PA14_25630	2240959	2241141	+	4
refseq|NC_008463.1|chromosome	peak271	139.95	4.95309	5907403	PA14_66270	5904323	5907271	-	133
refseq|NC_008463.1|chromosome	peak194	138.9	4.92857	4658990	PA14_52530	4659047	4659760	+	56
refseq|NC_008463.1|chromosome	peak72	136.7	4.668965	1863350	PA14_21490	1863075	1865723	+	0
refseq|NC_008463.1|chromosome	peak284	126.39	4.725625	6199161	PA14_69510	6198335	6199408	-	0
refseq|NC_008463.1|chromosome	peak238	119.81	4.58818	5313096	PA14_59700	5312343	5313089	+	8
refseq|NC_008463.1|chromosome	peak79	118.57	4.522335	1931465	PA14_22130	1931382	1932050	-	0
refseq|NC_008463.1|chromosome	peak17	111.27	4.429235	558897	PA14_06320	559121	560017	-	223
refseq|NC_008463.1|chromosome	peak225	108.76	4.389355	5263762	PA14_59100	5262925	5264250	+	0
