## Supplementary Dataset 1 for "Determination of the Two-Component Systems regulatory network reveals core and accessory regulations across *Pseudomonas aeruginosa* lineages": CS35_BfiR-PA4196_ALLpeaks_PAO1.tab

chrom	peakID	log(qvalue)	fold_enrichment	summit_position	closest_gene	gene_start	gene_end	strand	distance_to_closest_gene
refseq|NC_002516.2|chromosome	peak174	162751.69	646.273545	4696075	PA4197	4693759	4696035	-	41
refseq|NC_002516.2|chromosome	peak15	36984.85	118.018055	559382	PA0500	559644	560702	+	261
refseq|NC_002516.2|chromosome	peak167	25490.96	130.031255	4428204	PA3947	4426952	4428130	-	75
refseq|NC_002516.2|chromosome	peak216	17354.08	78.24681000000001	5843918	PA5190	5843198	5843800	-	119
refseq|NC_002516.2|chromosome	peak172	13533.14	82.15233500000001	4559857	PA4080	4559006	4559650	-	208
refseq|NC_002516.2|chromosome	peak165	11637.05	34.938275000000004	4327818	PA3866	4327697	4329991	-	0
refseq|NC_002516.2|chromosome	peak122	6548.08	48.77475	3157662	PA2801	3157667	3158071	+	4
refseq|NC_002516.2|chromosome	peak4	4494.71	32.84629	66290	PA0051	66303	68135	+	12
refseq|NC_002516.2|chromosome	peak219	3360.27	23.64426	5927092	PA5264	5926134	5927105	-	0
refseq|NC_002516.2|chromosome	peak31	2816.88	26.180835	986681	PA0902	985692	986696	+	0
refseq|NC_002516.2|chromosome	peak180	2765.48	23.350255	4881979	PA4354	4882053	4882355	+	73
refseq|NC_002516.2|chromosome	peak52	2100.05	21.421545	1408962	PA1297	1407951	1408931	-	32
refseq|NC_002516.2|chromosome	peak214	1883.84	18.417895	5831829	PA5179	5830924	5831805	+	25
refseq|NC_002516.2|chromosome	peak158	1790.53	19.227165	3949876	PA3530	3949853	3950074	+	0
refseq|NC_002516.2|chromosome	peak44	1773.41	17.33123	1185031	PA1094	1185060	1186484	+	28
refseq|NC_002516.2|chromosome	peak37	1466.75	13.00025	1062565	PA0979	1062061	1062369	-	197
refseq|NC_002516.2|chromosome	peak103	1363.24	13.741425	2447277	PA2224	2446597	2447325	-	0
refseq|NC_002516.2|chromosome	peak151	1354.42	15.899115	3705382	PA3305.1	3705309	3705521	-	0
refseq|NC_002516.2|chromosome	peak154	1331.8	15.744575	3865811	PA3458	3865281	3865754	-	58
refseq|NC_002516.2|chromosome	peak196	1248.67	13.79066	5331554	PA4746	5331503	5331961	-	0
refseq|NC_002516.2|chromosome	peak5	1180.48	13.614275	158105	PA0138	157108	158034	+	72
refseq|NC_002516.2|chromosome	peak26	1093.7	9.3083	784497	PA0713	784173	784466	+	32
refseq|NC_002516.2|chromosome	peak32	897.46	12.16305	992595	PA0906	991830	992543	-	53
refseq|NC_002516.2|chromosome	peak225	871.07	8.934115	6240714	PA5546	6239448	6240632	-	83
refseq|NC_002516.2|chromosome	peak171	830.75	11.11438	4519097	PA4037	4519275	4520201	+	177
refseq|NC_002516.2|chromosome	peak119	803.57	9.940065	3150718	PA2793	3149400	3150434	-	285
refseq|NC_002516.2|chromosome	peak159	757.95	9.942665	4036048	PA3601	4035758	4036021	-	28
refseq|NC_002516.2|chromosome	peak138	730.42	9.043435	3526844	PA3141	3524681	3526678	-	167
refseq|NC_002516.2|chromosome	peak49	718.47	10.556505	1328530	PA1226	1328545	1329153	+	14
refseq|NC_002516.2|chromosome	peak186	652.54	9.928905	5067902	PA4524	5068032	5068880	+	129
refseq|NC_002516.2|chromosome	peak106	652.54	8.086975	2623717	PA2371	2620713	2623262	+	456
refseq|NC_002516.2|chromosome	peak156	610.11	9.40052	3913791	PA3495	3913129	3913767	+	25
refseq|NC_002516.2|chromosome	peak72	595.61	8.63364	1803450	PA1656	1803626	1805182	+	175
refseq|NC_002516.2|chromosome	peak187	534.19	8.17704	5069215	PA4525	5069082	5069531	-	0
refseq|NC_002516.2|chromosome	peak160	472.11	8.221354999999999	4120426	PA3678	4120469	4121107	+	42
refseq|NC_002516.2|chromosome	peak161	448.73	7.20347	4160187	PA3714	4160329	4160970	+	141
refseq|NC_002516.2|chromosome	peak107	410.96	7.56086	2636502	PA2385	2636517	2638805	-	14
refseq|NC_002516.2|chromosome	peak60	407.19	6.021929999999999	1487789	PA1372	1486960	1489095	-	0
refseq|NC_002516.2|chromosome	peak40	385.43	5.974705	1067853	PA0985	1066321	1067817	-	37
refseq|NC_002516.2|chromosome	peak121	347.17	4.893645	3152094	PA2795	3152504	3153502	+	409
refseq|NC_002516.2|chromosome	peak30	340.09	6.613125	969576	PA0886	968205	969488	+	89
refseq|NC_002516.2|chromosome	peak203	328.86	6.20848	5513350	PA4913	5511988	5513112	-	239
refseq|NC_002516.2|chromosome	peak211	292.91	4.65962	5726759	PA5088	5726357	5727238	-	0
refseq|NC_002516.2|chromosome	peak164	283.47	6.162035	4274389	PA3817	4273577	4274350	-	40
refseq|NC_002516.2|chromosome	peak226	269.26	5.99151	6243460	PA5549	6243111	6244946	-	0
refseq|NC_002516.2|chromosome	peak65	265.87	5.83888	1558803	PA1430	1558171	1558890	+	0
refseq|NC_002516.2|chromosome	peak210	247.92	5.356985	5725570	PA5087	5725479	5726348	-	0
refseq|NC_002516.2|chromosome	peak28	245.92	5.54493	896289	PA0820	896416	897228	+	126
refseq|NC_002516.2|chromosome	peak58	235.58	4.918025	1485592	PA1370	1483898	1485763	+	0
refseq|NC_002516.2|chromosome	peak185	221.17	4.74363	5053811	PA4514	5053616	5055877	-	0
refseq|NC_002516.2|chromosome	peak64	176.28	4.750195	1516044	PA1393	1515337	1515927	-	118
refseq|NC_002516.2|chromosome	peak215	170.42	4.733665	5835285	PA5181.1	5835082	5835480	-	0
