## Supplementary Dataset 1 for "Determination of the Two-Component Systems regulatory network reveals core and accessory regulations across *Pseudomonas aeruginosa* lineages": CS36_PprB-IHMA87_04597_ALLpeaks_IHMA.tab

chrom	peakID	log(qvalue)	fold_enrichment	summit_position	closest_gene	gene_start	gene_end	strand	distance_to_closest_gene
IHMA87_1	peak73	204710.69	1131.65744	4924267	IHMA87_04607	4924386	4924604	+	118
IHMA87_2	peak90	183403.49	1023.641875	8481	IHMA87_06125	9502	9951	-	1020
IHMA87_1	peak57	166357.1	969.846985	3507454	IHMA87_03244	3507704	3507853	+	249
IHMA87_1	peak66	153938.92	901.3555	4507742	IHMA87_04223	4506364	4507422	-	321
IHMA87_1	peak72	142446.07	807.21573	4913854	IHMA87_04596	4913341	4913823	+	32
IHMA87_2	peak92	52912.36	306.45021	49100	IHMA87_06166	47750	48832	-	269
IHMA87_1	peak0	46567.89	291.98858499999994	40270	IHMA87_00041	39919	40140	+	131
IHMA87_1	peak18	39463.11	245.920335	1413875	IHMA87_01306	1413539	1413802	-	74
IHMA87_1	peak5	32027.25	210.383735	299664	IHMA87_00267	298534	299505	+	160
IHMA87_1	peak2	24537.88	172.0885	57466	IHMA87_00044	52864	56652	+	815
IHMA87_1	peak71	18302.4	129.227675	4740068	IHMA87_04450	4740157	4740978	-	88
IHMA87_1	peak55	17682.9	118.800595	3413676	IHMA87_03167	3412376	3413281	+	396
IHMA87_1	peak20	14189.64	103.459585	1558294	IHMA87_01436	1558423	1561398	-	128
IHMA87_1	peak39	13894.31	93.93182	2700319	IHMA87_02564	2699487	2700185	+	135
IHMA87_1	peak42	13558.89	101.815525	2832835	IHMA87_02687	2832996	2834684	+	160
IHMA87_1	peak30	12271.16	91.56535	2023626	IHMA87_01881	2018586	2023448	+	179
IHMA87_1	peak36	11510.81	88.179555	2651320	IHMA87_02516	2651331	2652140	+	10
IHMA87_1	peak69	7388.5	56.31472	4544228	IHMA87_04250	4543246	4544157	-	72
IHMA87_1	peak32	5531.93	45.28183	2048696	IHMA87_01902	2048865	2049488	+	168
IHMA87_1	peak77	5459.71	50.226995	5419492	IHMA87_05087	5419585	5420556	+	92
IHMA87_1	peak45	5357.89	42.800855	2850898	IHMA87_02691	2848516	2849607	+	1292
IHMA87_1	peak81	5303.37	45.139175	6001110	IHMA87_05637	6001284	6001754	+	173
IHMA87_1	peak22	2621.93	27.80267	1702032	IHMA87_01574	1702123	1702641	-	90
IHMA87_1	peak59	2463.41	26.723805	3713998	IHMA87_03457	3713252	3713941	+	58
IHMA87_1	peak25	2314.11	24.679955	1921930	IHMA87_01790	1921793	1923028	+	0
IHMA87_1	peak82	1981.99	24.13226	6196999	IHMA87_05811	6196423	6197796	-	0
IHMA87_1	peak19	1868.12	21.306895	1480517	IHMA87_01369	1480555	1480818	+	37
IHMA87_1	peak21	1854.55	22.26833	1578689	IHMA87_01451	1578787	1578996	+	97
IHMA87_1	peak4	1749.27	20.314625	162622	IHMA87_00140	161658	162584	+	39
IHMA87_1	peak35	1484.81	18.60404	2484664	IHMA87_02370	2484695	2485786	+	30
IHMA87_1	peak40	1254.41	16.88027	2707382	IHMA87_02576	2707125	2707370	+	13
