## Supplementary Dataset 1 for "Determination of the Two-Component Systems regulatory network reveals core and accessory regulations across *Pseudomonas aeruginosa* lineages": CS36_PprB-PA14_55810_ALLpeaks_PA14.tab

chrom	peakID	log(qvalue)	fold_enrichment	summit_position	closest_gene	gene_start	gene_end	strand	distance_to_closest_gene
refseq|NC_008463.1|chromosome	peak251	46719.0	257.67053	4562432	PA14_51330	4561030	4562088	-	345
refseq|NC_008463.1|chromosome	peak282	31546.28	193.779035	4994294	PA14_55940	4994409	4994621	+	114
refseq|NC_008463.1|chromosome	peak203	28309.76	179.96602	3596911	PA14_40270	3597214	3598236	+	302
refseq|NC_008463.1|chromosome	peak281	24560.61	158.71049	4983889	PA14_55800	4983374	4983856	+	34
refseq|NC_008463.1|chromosome	peak241	22745.4	137.41803000000002	4353264	PA14_49020	4353287	4353553	+	22
refseq|NC_008463.1|chromosome	peak113	22446.61	125.14757	2033412	PA14_23410	2033233	2034075	+	0
refseq|NC_008463.1|chromosome	peak244	22050.8	146.633135	4402685	PA14_49510	4402698	4403159	-	12
refseq|NC_008463.1|chromosome	peak95	21975.76	133.15446	1921724	PA14_22080	1922000	1922695	-	275
refseq|NC_008463.1|chromosome	peak20	15950.72	112.504415	340941	PA14_03790	339852	340823	+	119
refseq|NC_008463.1|chromosome	peak69	12376.24	91.80256	1455322	PA14_16990	1454959	1455252	-	71
refseq|NC_008463.1|chromosome	peak196	11021.91	82.35945000000001	3512545	PA14_39470	3512076	3512852	+	0
refseq|NC_008463.1|chromosome	peak48	10741.44	82.41223	895437	PA14_10360	895080	895379	-	59
refseq|NC_008463.1|chromosome	peak317	9963.04	77.630425	5486799	PA14_61480	5485428	5486711	+	89
refseq|NC_008463.1|chromosome	peak341	9664.85	73.54411999999999	6077209	PA14_68110	6077376	6077846	+	166
refseq|NC_008463.1|chromosome	peak1	9227.2	73.393495	40972	PA14_00480	40610	40837	+	136
refseq|NC_008463.1|chromosome	peak296	9192.92	71.900705	5300913	PA14_59550	5299690	5300916	+	0
refseq|NC_008463.1|chromosome	peak153	8971.85	71.46844999999999	2647524	PA14_30580	2647547	2648353	+	22
refseq|NC_008463.1|chromosome	peak335	8734.46	66.777465	5997155	PA14_67190	5996863	5997744	-	0
refseq|NC_008463.1|chromosome	peak30	7942.96	65.73067499999999	712126	PA14_08310	712461	713513	+	334
refseq|NC_008463.1|chromosome	peak112	7835.14	61.64117	2029307	PA14_23380	2029301	2030569	+	0
refseq|NC_008463.1|chromosome	peak181	7294.42	55.52128	3182665	PA14_35780	3182434	3183162	-	0
refseq|NC_008463.1|chromosome	peak266	7251.19	57.39473	4754306	PA14_53610	4754190	4754795	+	0
refseq|NC_008463.1|chromosome	peak243	7205.43	55.747915	4400926	PA14_49480	4399221	4401008	+	0
refseq|NC_008463.1|chromosome	peak163	7173.9	60.252295	2846681	PA14_32780	2846758	2848455	+	76
refseq|NC_008463.1|chromosome	peak195	7131.95	60.051815	3421588	PA14_38380	3420889	3421521	-	68
refseq|NC_008463.1|chromosome	peak78	6774.18	57.59265499999999	1600117	PA14_18630	1600241	1603228	-	123
refseq|NC_008463.1|chromosome	peak224	6501.55	56.61934000000001	4011992	PA14_45000	4012138	4013913	+	145
refseq|NC_008463.1|chromosome	peak74	5966.98	52.485535	1521951	PA14_17700	1521988	1522251	+	36
refseq|NC_008463.1|chromosome	peak61	5897.89	45.75526	1230861	PA14_14430	1231207	1231584	+	345
refseq|NC_008463.1|chromosome	peak24	5640.02	50.278815	511186	PA14_05775	511113	511229	-	0
refseq|NC_008463.1|chromosome	peak316	5587.28	49.940835	5465073	PA14_61210	5465175	5466146	+	101
refseq|NC_008463.1|chromosome	peak138	5116.91	46.76624	2476645	PA14_28770	2476671	2478314	+	25
refseq|NC_008463.1|chromosome	peak89	4950.93	45.473185	1816872	PA14_21020	1809617	1816675	-	198
refseq|NC_008463.1|chromosome	peak160	4924.83	45.520965	2783567	PA14_31960	2782854	2783528	-	40
refseq|NC_008463.1|chromosome	peak92	4882.26	41.98627	1863326	PA14_21490	1863075	1865723	+	0
refseq|NC_008463.1|chromosome	peak114	4567.87	37.771505000000005	2038206	PA14_23440	2038087	2039199	+	0
refseq|NC_008463.1|chromosome	peak60	4445.52	42.279385000000005	1197641	PA14_13940	1196245	1197924	+	0
refseq|NC_008463.1|chromosome	peak57	4389.94	41.732685	1107323	PA14_12910	1107072	1107251	+	73
refseq|NC_008463.1|chromosome	peak164	3978.05	35.519395	2859515	PA14_32790	2848568	2864206	+	0
refseq|NC_008463.1|chromosome	peak189	3837.97	38.00745	3344692	PA14_37570	3343321	3344595	-	98
refseq|NC_008463.1|chromosome	peak7	3803.45	37.714485	156039	PA14_01690	155072	156052	+	0
refseq|NC_008463.1|chromosome	peak45	3721.91	34.30633	851528	PA14_09900	849992	851380	-	149
refseq|NC_008463.1|chromosome	peak338	3621.02	36.109075	6020190	PA14_67400	6019106	6020128	-	63
refseq|NC_008463.1|chromosome	peak2	3499.07	32.67582	54030	PA14_00520	54577	54699	+	546
refseq|NC_008463.1|chromosome	peak213	3388.03	30.68835	3840519	PA14_43100	3835369	3840213	+	307
refseq|NC_008463.1|chromosome	peak220	3332.28	34.01216	3964352	PA14_44510	3963327	3964163	+	190
refseq|NC_008463.1|chromosome	peak236	3256.06	33.61169	4285611	PA14_48140	4283935	4285179	-	433
refseq|NC_008463.1|chromosome	peak100	3182.56	31.324085	1933283	PA14_22140	1933020	1933820	-	0
refseq|NC_008463.1|chromosome	peak52	3158.9	33.150009999999995	956576	PA14_11060	956812	957381	+	235
refseq|NC_008463.1|chromosome	peak193	3092.49	32.613685	3407800	PA14_38200	3408055	3409713	+	254
refseq|NC_008463.1|chromosome	peak268	2967.99	31.620690000000003	4774522	PA14_53850	4774608	4775429	-	85
refseq|NC_008463.1|chromosome	peak122	2957.19	31.10649	2155132	PA14_24650	2154740	2154952	-	181
refseq|NC_008463.1|chromosome	peak176	2914.16	30.976885000000003	3145304	PA14_35370	3144097	3145119	-	186
refseq|NC_008463.1|chromosome	peak166	2788.73	30.01505	2866694	PA14_32810	2865179	2865490	+	1205
refseq|NC_008463.1|chromosome	peak87	2787.91	30.21333	1766090	PA14_20520	1763497	1766208	+	0
refseq|NC_008463.1|chromosome	peak332	2675.22	29.17012	5931649	PA14_66490	5930676	5931581	-	69
refseq|NC_008463.1|chromosome	peak154	2640.24	28.801305	2659916	PA14_30690	2659452	2660507	-	0
refseq|NC_008463.1|chromosome	peak118	2584.29	28.327345	2070004	PA14_23830	2070083	2072857	+	78
refseq|NC_008463.1|chromosome	peak302	2514.08	26.931595	5331368	PA14_59845	5331379	5331690	-	10
refseq|NC_008463.1|chromosome	peak167	2495.68	27.81825	2870068	PA14_32830	2870581	2873250	-	512
refseq|NC_008463.1|chromosome	peak227	2475.07	27.52105	4133669	PA14_46460	4133700	4134890	-	30
refseq|NC_008463.1|chromosome	peak97	2472.23	24.73705	1925974	PA14_22100	1926578	1927303	-	603
refseq|NC_008463.1|chromosome	peak3	2470.68	24.09098	64275	PA14_00640	64665	66497	+	389
refseq|NC_008463.1|chromosome	peak198	2390.05	26.994235	3534879	PA14_39650	3532880	3534841	-	39
refseq|NC_008463.1|chromosome	peak304	2293.33	25.240695	5346231	PA14_60030	5346001	5346345	-	0
refseq|NC_008463.1|chromosome	peak6	2232.08	22.17923	141410	PA14_01510	141481	141762	-	70
refseq|NC_008463.1|chromosome	peak362	2190.3	25.424105	6532624	PA14_73370	6530561	6532453	-	172
refseq|NC_008463.1|chromosome	peak328	2068.18	23.137655	5749037	PA14_64530	5749160	5749501	+	122
refseq|NC_008463.1|chromosome	peak255	2050.24	22.369785	4587622	PA14_51610	4587325	4587609	-	14
refseq|NC_008463.1|chromosome	peak123	2040.51	24.27272	2160044	PA14_24710	2160174	2160797	+	129
refseq|NC_008463.1|chromosome	peak183	2035.05	23.944175	3188213	PA14_35830	3188265	3189263	+	51
refseq|NC_008463.1|chromosome	peak55	1924.58	22.88202	977623	PA14_11230	976966	977544	+	80
refseq|NC_008463.1|chromosome	peak239	1913.87	22.958205	4314442	PA14_48530	4314228	4316084	+	0
refseq|NC_008463.1|chromosome	peak223	1834.74	21.180505	4005305	PA14_44920	4005020	4006162	+	0
refseq|NC_008463.1|chromosome	peak360	1749.34	21.52191	6504841	PA14_73040	6503614	6504807	-	35
refseq|NC_008463.1|chromosome	peak96	1700.76	20.921615	1922907	PA14_22090	1923032	1924132	-	124
refseq|NC_008463.1|chromosome	peak172	1655.21	20.901165	3014141	PA14_33910	3014295	3015569	-	153
refseq|NC_008463.1|chromosome	peak235	1576.8	18.75689	4279087	PA14_48060	4277525	4278964	-	124
refseq|NC_008463.1|chromosome	peak148	1548.26	19.94293	2599484	PA14_30030	2599727	2600281	-	242
refseq|NC_008463.1|chromosome	peak311	1480.47	19.13155	5373636	PA14_60310	5373154	5376630	+	0
refseq|NC_008463.1|chromosome	peak199	1464.95	19.059475	3561236	PA14_39970	3561244	3561732	-	7
refseq|NC_008463.1|chromosome	peak298	1432.89	18.81909	5306150	PA14_59630	5305679	5306710	-	0
refseq|NC_008463.1|chromosome	peak86	1402.95	18.713085	1762008	PA14_20510	1762508	1763482	+	499
refseq|NC_008463.1|chromosome	peak219	1339.55	17.936799999999998	3963234	PA14_44510	3963327	3964163	+	92
refseq|NC_008463.1|chromosome	peak192	1321.68	17.914434999999997	3405671	PA14_38180	3405199	3406659	-	0
refseq|NC_008463.1|chromosome	peak318	1318.35	17.81764	5502012	PA14_61660	5502057	5502854	-	44
refseq|NC_008463.1|chromosome	peak345	1310.84	17.792189999999998	6199161	PA14_69510	6198335	6199408	-	0
refseq|NC_008463.1|chromosome	peak59	1307.2	15.982525	1195694	PA14_13920	1195465	1195623	+	72
refseq|NC_008463.1|chromosome	peak292	1289.63	17.69544	5270157	PA14_59190	5270173	5270643	+	15
refseq|NC_008463.1|chromosome	peak206	1274.11	17.36434	3676054	PA14_41220	3676054	3678450	-	0
refseq|NC_008463.1|chromosome	peak128	1265.68	17.369480000000003	2256677	PA14_25840	2254915	2256570	-	108
refseq|NC_008463.1|chromosome	peak275	1244.07	17.060385	4946473	PA14_55580	4945726	4946322	-	152
refseq|NC_008463.1|chromosome	peak103	1215.88	16.783430000000003	1938935	PA14_22260	1938450	1938800	-	136
refseq|NC_008463.1|chromosome	peak119	1170.02	16.498375	2084776	PA14_23990	2084868	2086376	+	91
refseq|NC_008463.1|chromosome	peak293	1121.15	14.746355	5275179	PA14_59220	5275324	5276820	+	144
refseq|NC_008463.1|chromosome	peak175	1114.23	16.05151	3086171	PA14_34740	3085925	3086083	-	89
refseq|NC_008463.1|chromosome	peak214	1075.84	15.680475	3869934	PA14_43430	3868951	3869817	-	118
refseq|NC_008463.1|chromosome	peak102	967.6	13.970765	1936466	PA14_22230	1936671	1936868	-	204
refseq|NC_008463.1|chromosome	peak147	960.55	14.399945	2565814	PA14_29600	2565968	2566324	-	153
refseq|NC_008463.1|chromosome	peak179	956.52	7.624575	3176704	PA14_35720	3176214	3176615	-	90
refseq|NC_008463.1|chromosome	peak327	951.49	14.293335	5694569	PA14_63890	5693711	5694508	-	62
refseq|NC_008463.1|chromosome	peak337	932.22	14.254935	5998965	PA14_67210	5998619	5999494	-	0
refseq|NC_008463.1|chromosome	peak116	922.41	13.600795000000002	2041174	PA14_23460	2040149	2041165	+	10
refseq|NC_008463.1|chromosome	peak254	902.03	13.843335	4584984	PA14_51560	4584990	4585439	-	5
refseq|NC_008463.1|chromosome	peak33	869.31	13.208625	735692	PA14_08620	738405	739343	+	2712
refseq|NC_008463.1|chromosome	peak80	856.7	13.354885	1635354	PA14_18960	1634535	1635233	-	122
refseq|NC_008463.1|chromosome	peak315	852.79	13.46435	5403339	PA14_60600	5401640	5403235	-	105
refseq|NC_008463.1|chromosome	peak306	840.08	13.17571	5353448	PA14_60100	5353510	5354049	-	61
refseq|NC_008463.1|chromosome	peak108	818.21	12.996100000000002	2000106	PA14_23070	2000159	2001628	+	52
refseq|NC_008463.1|chromosome	peak43	816.49	12.99037	830856	PA14_09680	830905	833181	+	48
refseq|NC_008463.1|chromosome	peak305	804.72	12.247545	5352359	PA14_60080	5350432	5352363	+	0
refseq|NC_008463.1|chromosome	peak278	797.9	12.83833	4954567	PA14_55610	4948578	4951673	+	2895
refseq|NC_008463.1|chromosome	peak321	796.16	11.992215	5538583	PA14_62040	5535182	5535889	-	2695
refseq|NC_008463.1|chromosome	peak13	785.97	11.74275	278332	PA14_03163	278510	279133	+	177
refseq|NC_008463.1|chromosome	peak283	767.68	12.112535	5007130	PA14_56070	5007248	5007622	+	117
refseq|NC_008463.1|chromosome	peak350	760.25	11.66012	6315054	PA14_70860	6311131	6312102	-	2953
refseq|NC_008463.1|chromosome	peak17	739.08	11.98551	307767	PA14_03360	306896	307666	-	102
refseq|NC_008463.1|chromosome	peak246	717.64	12.02697	4444360	PA14_49970	4442396	4444162	-	199
refseq|NC_008463.1|chromosome	peak101	685.09	11.434385	1934221	PA14_22160	1934355	1934861	-	133
refseq|NC_008463.1|chromosome	peak272	641.16	11.16797	4895034	PA14_55100	4895224	4895700	-	189
refseq|NC_008463.1|chromosome	peak334	641.12	11.23056	5996378	PA14_67180	5995985	5996854	-	0
refseq|NC_008463.1|chromosome	peak230	638.12	11.057395	4146084	PA14_46570	4146137	4146754	+	52
refseq|NC_008463.1|chromosome	peak297	618.13	10.25189	5303461	PA14_59590	5303485	5303844	+	23
refseq|NC_008463.1|chromosome	peak132	611.1	10.87856	2362605	PA14_27180	2361122	2362093	+	513
refseq|NC_008463.1|chromosome	peak330	594.71	10.679595	5784729	PA14_64900	5783356	5784480	-	250
refseq|NC_008463.1|chromosome	peak140	579.34	10.4859	2478963	PA14_28790	2478975	2479136	+	11
refseq|NC_008463.1|chromosome	peak25	568.07	10.332875	558894	PA14_06320	559121	560017	-	226
refseq|NC_008463.1|chromosome	peak5	562.44	10.2766	125007	PA14_01270	124433	125029	+	0
refseq|NC_008463.1|chromosome	peak177	549.91	9.487505	3174881	PA14_35700	3174603	3175307	+	0
refseq|NC_008463.1|chromosome	peak184	537.17	10.03291	3190809	PA14_35860	3190988	3192292	+	178
refseq|NC_008463.1|chromosome	peak245	536.71	9.791295000000002	4405360	PA14_49520	4403159	4405534	-	0
refseq|NC_008463.1|chromosome	peak14	532.98	9.9796	279282	PA14_03166	279133	279531	+	0
refseq|NC_008463.1|chromosome	peak247	489.1	9.42729	4462439	PA14_50220	4460872	4462344	-	96
refseq|NC_008463.1|chromosome	peak115	485.61	9.410545	2039596	PA14_23450	2039196	2040149	+	0
refseq|NC_008463.1|chromosome	peak208	468.67	9.185155	3740474	PA14_41870	3739450	3740424	-	51
refseq|NC_008463.1|chromosome	peak290	460.75	8.577955000000001	5234011	PA14_58730	5233511	5234050	-	0
refseq|NC_008463.1|chromosome	peak51	457.29	8.976275000000001	918373	PA14_10650	917630	918289	-	85
refseq|NC_008463.1|chromosome	peak90	447.52	8.973849999999999	1841970	PA14_21280	1842061	1844055	+	90
refseq|NC_008463.1|chromosome	peak209	435.14	8.842234999999999	3745449	PA14_41960	3745500	3745688	+	50
refseq|NC_008463.1|chromosome	peak329	428.21	8.77957	5774350	PA14_64800	5774457	5775512	+	106
refseq|NC_008463.1|chromosome	peak339	417.68	8.57109	6021678	PA14_67440	6021710	6023071	+	31
refseq|NC_008463.1|chromosome	peak215	392.35	8.314545	3922931	PA14_44060	3922379	3922765	-	167
refseq|NC_008463.1|chromosome	peak152	387.35	8.2102	2644350	PA14_30540	2643371	2644327	+	24
refseq|NC_008463.1|chromosome	peak170	384.48	8.215530000000001	2910738	PA14_33260	2910054	2910617	-	122
refseq|NC_008463.1|chromosome	peak0	381.5	8.18407	110	PA14_00010	483	2027	+	372
refseq|NC_008463.1|chromosome	peak187	380.2	8.15694	3282143	PA14_36830	3282187	3282585	+	43
refseq|NC_008463.1|chromosome	peak65	379.36	8.149135	1334560	PA14_15680	1333891	1334439	+	122
refseq|NC_008463.1|chromosome	peak261	374.84	8.030995	4679611	PA14_52790	4678646	4679425	-	187
refseq|NC_008463.1|chromosome	peak53	356.84	7.87785	958160	PA14_11070	957412	958158	+	3
refseq|NC_008463.1|chromosome	peak237	349.14	7.68501	4306091	PA14_48420	4305443	4306051	-	41
refseq|NC_008463.1|chromosome	peak63	348.89	7.68505	1303767	PA14_15360	1302743	1303723	-	45
refseq|NC_008463.1|chromosome	peak126	317.86	7.11458	2236998	PA14_25580	2237024	2237980	+	25
refseq|NC_008463.1|chromosome	peak66	309.12	7.267720000000001	1336169	PA14_15710	1336210	1336794	+	40
refseq|NC_008463.1|chromosome	peak157	306.69	7.176655	2691984	PA14_30970	2691005	2692000	-	0
refseq|NC_008463.1|chromosome	peak42	291.69	6.9991	823738	PA14_09570	822871	823725	-	14
refseq|NC_008463.1|chromosome	peak354	287.86	6.945115	6392800	PA14_71750	6392884	6393819	+	83
refseq|NC_008463.1|chromosome	peak252	276.87	6.822015	4575249	PA14_51460	4575244	4575957	-	0
refseq|NC_008463.1|chromosome	peak165	264.64	6.170545000000001	2864234	PA14_32790	2848568	2864206	+	29
refseq|NC_008463.1|chromosome	peak204	260.54	6.518465000000001	3627075	PA14_40640	3627135	3629423	-	59
refseq|NC_008463.1|chromosome	peak111	258.9	6.49549	2028039	PA14_23370	2028084	2029220	+	44
refseq|NC_008463.1|chromosome	peak358	244.85	6.33862	6468431	PA14_72600	6467552	6468340	+	92
refseq|NC_008463.1|chromosome	peak27	239.25	5.948675	638051	PA14_07440	638309	638644	-	257
refseq|NC_008463.1|chromosome	peak284	229.85	6.106579999999999	5102845	PA14_57275	5102858	5104042	-	12
refseq|NC_008463.1|chromosome	peak280	225.28	6.0396	4956970	PA14_55640	4957850	4959079	+	879
refseq|NC_008463.1|chromosome	peak131	221.25	5.97839	2352398	PA14_27050	2350962	2352392	+	7
refseq|NC_008463.1|chromosome	peak31	213.04	5.632415	733303	PA14_08560	731347	732546	+	758
refseq|NC_008463.1|chromosome	peak234	211.3	5.824465	4240432	PA14_47610	4239848	4240408	-	25
refseq|NC_008463.1|chromosome	peak265	209.73	5.82793	4750475	PA14_53570	4750546	4751322	-	70
refseq|NC_008463.1|chromosome	peak79	206.64	5.776745	1620388	PA14_18790	1618641	1620116	+	273
refseq|NC_008463.1|chromosome	peak8	201.43	5.657905	173506	PA14_01890	172662	173489	+	18
refseq|NC_008463.1|chromosome	peak256	199.54	5.7018450000000005	4591161	PA14_51670	4591238	4591912	-	76
refseq|NC_008463.1|chromosome	peak323	197.16	5.529505	5540969	PA14_62100	5541735	5542343	-	765
refseq|NC_008463.1|chromosome	peak225	196.87	5.625305000000001	4023414	PA14_45110	4023471	4024469	+	56
refseq|NC_008463.1|chromosome	peak352	194.44	5.611085	6317453	PA14_70920	6318229	6319545	-	775
refseq|NC_008463.1|chromosome	peak314	186.87	5.03771	5377139	PA14_60320	5376956	5377381	+	0
refseq|NC_008463.1|chromosome	peak201	181.32	5.427325	3562764	PA14_39980	3562214	3562927	-	0
refseq|NC_008463.1|chromosome	peak333	171.87	5.2593700000000005	5952162	PA14_66660	5951039	5952103	-	60
refseq|NC_008463.1|chromosome	peak202	164.32	5.133705	3563637	PA14_39990	3563689	3564456	+	51
refseq|NC_008463.1|chromosome	peak303	160.61	5.05811	5341224	PA14_59970	5340930	5341148	-	77
refseq|NC_008463.1|chromosome	peak18	159.08	4.77264	312455	PA14_03400	312167	312499	-	0
refseq|NC_008463.1|chromosome	peak117	157.77	5.052635	2053698	PA14_23590	2053723	2054265	+	24
refseq|NC_008463.1|chromosome	peak105	157.56	5.038835000000001	1957117	PA14_22480	1956753	1957070	+	48
refseq|NC_008463.1|chromosome	peak162	157.53	5.03332	2839433	PA14_32700	2839486	2840400	+	52
refseq|NC_008463.1|chromosome	peak289	150.04	4.74039	5219688	PA14_58570	5217322	5219583	-	106
refseq|NC_008463.1|chromosome	peak29	145.08	4.84036	667621	PA14_07770	666574	669348	-	0
refseq|NC_008463.1|chromosome	peak84	134.43	4.65266	1688443	PA14_19520	1687634	1688383	+	61
refseq|NC_008463.1|chromosome	peak75	133.09	4.63153	1545280	PA14_17980	1544365	1545204	-	77
refseq|NC_008463.1|chromosome	peak257	132.08	4.60648	4598209	PA14_51780	4598188	4599246	-	0
refseq|NC_008463.1|chromosome	peak347	130.74	4.58811	6228318	PA14_69840	6226776	6228269	+	50
refseq|NC_008463.1|chromosome	peak121	121.84	4.434419999999999	2148011	PA14_24580	2148060	2148536	+	48
