## Supplementary Dataset 1 for "Determination of the Two-Component Systems regulatory network reveals core and accessory regulations across *Pseudomonas aeruginosa* lineages": CS36_PprB-PA4296_ALLpeaks_PAO1.tab

chrom	peakID	log(qvalue)	fold_enrichment	summit_position	closest_gene	gene_start	gene_end	strand	distance_to_closest_gene
refseq|NC_002516.2|chromosome	peak210	49888.16	150.22968500000002	4830849	PA4306	4830964	4831182	+	114
refseq|NC_002516.2|chromosome	peak183	35310.44	133.66758	4102694	PA3662	4102768	4103061	+	73
refseq|NC_002516.2|chromosome	peak127	31359.55	106.801555	2934407	PA2591	2933582	2934388	-	20
refseq|NC_002516.2|chromosome	peak39	29426.13	97.29061	1087508	PA1004	1087843	1088901	+	334
refseq|NC_002516.2|chromosome	peak123	27853.08	107.29337	2780690	PA2463	2778917	2780614	-	77
refseq|NC_002516.2|chromosome	peak209	26384.68	94.47011	4820445	PA4295	4819928	4820410	+	36
refseq|NC_002516.2|chromosome	peak104	26077.81	87.240945	2447293	PA2224	2446597	2447325	-	0
refseq|NC_002516.2|chromosome	peak218	26041.58	94.56711	5214850	PA4647	5213474	5214757	+	94
refseq|NC_002516.2|chromosome	peak105	25125.86	67.64046	2449348	PA2227	2448568	2449545	-	0
refseq|NC_002516.2|chromosome	peak235	21317.54	69.39317	5805039	PA5157	5805206	5805676	+	166
refseq|NC_002516.2|chromosome	peak58	20796.13	62.747915000000006	1486777	PA1371	1486266	1486967	-	0
refseq|NC_002516.2|chromosome	peak177	20721.46	87.621995	3958015	PA3535	3954907	3957894	+	122
refseq|NC_002516.2|chromosome	peak59	20451.73	58.419695	1489020	PA1372	1486960	1489095	-	0
refseq|NC_002516.2|chromosome	peak200	20208.49	85.384805	4632418	PA4141	4632477	4632776	+	58
refseq|NC_002516.2|chromosome	peak24	19697.81	19.57624	788874	PA0718	789360	789650	+	485
refseq|NC_002516.2|chromosome	peak1	19434.63	83.82075499999999	40951	PA0039	40589	40816	+	136
refseq|NC_002516.2|chromosome	peak171	19272.34	83.503715	3730372	PA3327	3730557	3737615	+	184
refseq|NC_002516.2|chromosome	peak90	17621.4	77.72272	2212600	PA2020	2212677	2213309	+	76
refseq|NC_002516.2|chromosome	peak163	16911.13	53.4686	3538953	PA3154	3537808	3539124	-	0
refseq|NC_002516.2|chromosome	peak229	14974.88	68.51374000000001	5660246	PA5029	5659276	5660181	-	66
refseq|NC_002516.2|chromosome	peak159	14546.86	49.595945	3534540	PA3150	3533948	3535081	-	0
refseq|NC_002516.2|chromosome	peak46	14224.91	40.417185	1247073	PA1153	1247932	1248486	-	858
refseq|NC_002516.2|chromosome	peak23	14115.02	26.579845	787126	PA0716	786928	788253	+	0
refseq|NC_002516.2|chromosome	peak180	13940.54	57.99827	4036049	PA3601	4035758	4036021	-	29
refseq|NC_002516.2|chromosome	peak11	13241.16	61.0767	326789	PA0290	325700	326671	+	119
refseq|NC_002516.2|chromosome	peak125	13046.59	55.261655	2843786	PA2523	2843818	2844492	+	31
refseq|NC_002516.2|chromosome	peak155	12588.3	50.181655	3526870	PA3141	3524681	3526678	-	193
refseq|NC_002516.2|chromosome	peak231	12417.36	38.362645	5726749	PA5088	5726357	5727238	-	0
refseq|NC_002516.2|chromosome	peak193	12316.11	59.69791	4418034	PA3939	4417014	4417934	-	101
refseq|NC_002516.2|chromosome	peak136	12291.59	38.23388	3152117	PA2795	3152504	3153502	+	386
refseq|NC_002516.2|chromosome	peak3	12139.26	45.47939	55893	PA0042	56546	56941	+	652
refseq|NC_002516.2|chromosome	peak232	11922.6	57.52788	5747929	PA5103	5746849	5747871	-	59
refseq|NC_002516.2|chromosome	peak168	10891.25	39.742405	3683837	PA3290	3681500	3684148	-	0
refseq|NC_002516.2|chromosome	peak146	10383.71	53.32603	3414219	PA3049	3414401	3414613	+	181
refseq|NC_002516.2|chromosome	peak192	10358.45	51.418115	4416932	PA3939	4417014	4417934	-	81
refseq|NC_002516.2|chromosome	peak83	9316.93	46.865255000000005	2036258	PA1874	2036441	2043847	+	182
refseq|NC_002516.2|chromosome	peak101	8598.75	44.30734	2443071	PA2221	2443161	2444366	+	89
refseq|NC_002516.2|chromosome	peak106	8579.85	35.758435000000006	2451327	PA2229	2451707	2452426	+	379
refseq|NC_002516.2|chromosome	peak215	8390.62	43.976925	5069173	PA4525	5069082	5069531	-	0
refseq|NC_002516.2|chromosome	peak133	8020.56	37.073575	3088309	PA2730	3088660	3089613	-	350
refseq|NC_002516.2|chromosome	peak217	7984.8	43.31757	5193104	PA4626	5193196	5194167	+	91
refseq|NC_002516.2|chromosome	peak69	7501.21	34.076535	1679168	PA1542	1679361	1680197	-	192
refseq|NC_002516.2|chromosome	peak7	7484.93	39.196375	158074	PA0138	157108	158034	+	41
refseq|NC_002516.2|chromosome	peak96	7376.31	39.994745	2291691	PA2083	2291791	2293065	+	99
refseq|NC_002516.2|chromosome	peak195	7285.49	41.863405	4548850	PA4070	4547821	4548771	-	80
refseq|NC_002516.2|chromosome	peak33	7254.94	27.813505	1062580	PA0979	1062061	1062369	-	212
refseq|NC_002516.2|chromosome	peak92	6310.06	36.156815	2226391	PA2035	2224486	2226144	-	248
refseq|NC_002516.2|chromosome	peak188	6253.28	26.351735	4327981	PA3866	4327697	4329991	-	0
refseq|NC_002516.2|chromosome	peak44	6129.76	21.53629	1243603	PA1150	1243594	1245663	+	0
refseq|NC_002516.2|chromosome	peak14	6047.75	23.32206	559347	PA0499	558377	559078	-	270
refseq|NC_002516.2|chromosome	peak247	5951.92	36.06725	6231603	PA5538	6230369	6231562	-	42
refseq|NC_002516.2|chromosome	peak100	5395.12	26.67894	2441730	PA2220	2441771	2442691	+	40
refseq|NC_002516.2|chromosome	peak52	5246.05	31.718065000000003	1349026	PA1245	1349416	1350660	+	389
refseq|NC_002516.2|chromosome	peak187	5200.55	25.713175	4295205	PA3835	4294255	4294605	-	601
refseq|NC_002516.2|chromosome	peak27	5089.38	30.405345000000004	882851	PA0804	881958	882779	+	73
refseq|NC_002516.2|chromosome	peak202	4932.08	27.30104	4671167	PA4175	4671319	4672707	+	151
refseq|NC_002516.2|chromosome	peak132	4841.56	29.980495	3016113	PA2667	3016246	3016599	+	132
refseq|NC_002516.2|chromosome	peak108	4833.04	29.801070000000003	2487660	PA2259	2487856	2488878	+	195
refseq|NC_002516.2|chromosome	peak37	4763.8	22.50977	1067949	PA0985	1066321	1067817	-	133
refseq|NC_002516.2|chromosome	peak115	4735.31	23.366875	2623707	PA2371	2620713	2623262	+	446
refseq|NC_002516.2|chromosome	peak151	4695.08	29.77695	3498247	PA3115	3495446	3498205	-	43
refseq|NC_002516.2|chromosome	peak87	4477.51	28.504425	2097465	PA1922	2097491	2099452	+	25
refseq|NC_002516.2|chromosome	peak70	4298.38	27.961015	1680291	PA1542	1679361	1680197	-	95
refseq|NC_002516.2|chromosome	peak224	3575.34	24.77754	5423930	PA4832	5423071	5423868	-	63
refseq|NC_002516.2|chromosome	peak36	3518.8	18.550595	1065928	PA0984	1065970	1066296	+	41
refseq|NC_002516.2|chromosome	peak121	3406.29	18.93776	2761004	PA2461	2760872	2761351	-	0
refseq|NC_002516.2|chromosome	peak120	3313.46	17.772705000000002	2759913	PA2459	2759482	2760087	-	0
refseq|NC_002516.2|chromosome	peak12	3094.64	21.34547	496440	PA0442	496362	496478	-	0
refseq|NC_002516.2|chromosome	peak4	3040.29	17.383585000000004	65932	PA0051	66303	68135	+	370
refseq|NC_002516.2|chromosome	peak150	2815.52	21.084515000000003	3483505	PA3103	3481914	3483422	-	84
refseq|NC_002516.2|chromosome	peak34	2766.92	14.24701	1063444	PA0981	1062921	1063544	+	0
refseq|NC_002516.2|chromosome	peak113	2749.75	20.12697	2577102	PA2335	2577150	2579519	+	47
refseq|NC_002516.2|chromosome	peak67	2582.49	16.925495	1639564	PA1509	1638652	1639794	-	0
refseq|NC_002516.2|chromosome	peak45	2376.86	16.750519999999998	1245484	PA1150	1243594	1245663	+	0
refseq|NC_002516.2|chromosome	peak236	2360.27	14.815145	5926942	PA5264	5926134	5927105	-	0
refseq|NC_002516.2|chromosome	peak198	2350.69	13.982405	4569836	PA4086	4569054	4569623	-	214
refseq|NC_002516.2|chromosome	peak145	2311.63	17.14495	3409313	PA3045	3408560	3409183	-	131
refseq|NC_002516.2|chromosome	peak60	2181.61	15.613955	1505163	PA1385	1504605	1505729	+	0
refseq|NC_002516.2|chromosome	peak141	2086.5	17.160235	3312682	PA2953	3312791	3314446	+	108
refseq|NC_002516.2|chromosome	peak80	2043.45	14.608625	1958623	PA1803	1956227	1958623	+	1
refseq|NC_002516.2|chromosome	peak160	1920.09	12.818005	3536137	PA3152	3535971	3536579	-	0
refseq|NC_002516.2|chromosome	peak48	1900.55	15.93594	1323842	PA1221	1322253	1324109	-	0
refseq|NC_002516.2|chromosome	peak21	1715.93	14.983315	732802	PA0671	732102	732653	-	150
refseq|NC_002516.2|chromosome	peak93	1634.77	10.733335	2228562	PA2037	2227541	2229001	+	0
refseq|NC_002516.2|chromosome	peak189	1623.87	11.332275	4329944	PA3866	4327697	4329991	-	0
refseq|NC_002516.2|chromosome	peak131	1614.14	14.340925	2982424	PA2636	2981627	2982181	+	244
refseq|NC_002516.2|chromosome	peak219	1518.2	13.65411	5230070	PA4662	5230114	5230911	-	43
refseq|NC_002516.2|chromosome	peak225	1507.72	10.604565	5477644	PA4881	5477754	5478095	+	109
refseq|NC_002516.2|chromosome	peak248	1486.7	13.05365	6259373	PA5565	6257305	6259197	-	177
refseq|NC_002516.2|chromosome	peak66	1482.26	13.344475	1632816	PA1502	1630902	1632677	-	140
refseq|NC_002516.2|chromosome	peak166	1399.57	13.163365	3573840	PA3183	3572324	3573793	-	48
refseq|NC_002516.2|chromosome	peak107	1346.44	12.463245	2453533	PA2231	2453667	2455103	+	133
refseq|NC_002516.2|chromosome	peak135	1283.38	10.08477	3151441	PA2793	3149400	3150434	-	1008
refseq|NC_002516.2|chromosome	peak17	1239.08	10.324645	699586	PA0643	699744	700835	+	157
refseq|NC_002516.2|chromosome	peak161	1233.67	8.735175	3536757	PA3153	3536576	3537811	-	0
refseq|NC_002516.2|chromosome	peak169	1188.96	10.461645	3685375	PA3292	3684905	3685762	-	0
refseq|NC_002516.2|chromosome	peak203	1133.06	11.406675	4696071	PA4197	4693759	4696035	-	37
refseq|NC_002516.2|chromosome	peak157	1051.27	9.01601	3533434	PA3149	3532812	3533933	-	0
refseq|NC_002516.2|chromosome	peak16	1036.45	8.185505	698715	PA0641	695082	698696	+	20
refseq|NC_002516.2|chromosome	peak206	1004.98	8.101560000000001	4791122	PA4280.2	4788836	4791724	-	0
refseq|NC_002516.2|chromosome	peak20	996.05	8.0788	724704	PA0668.4	724103	726993	+	0
refseq|NC_002516.2|chromosome	peak53	993.79	9.664765	1355527	PA1249	1355631	1357070	+	103
refseq|NC_002516.2|chromosome	peak97	993.09	9.857305	2312790	PA2100	2311333	2312766	-	25
refseq|NC_002516.2|chromosome	peak221	971.72	8.114329999999999	5266653	PA4690.2	5264362	5267252	-	0
refseq|NC_002516.2|chromosome	peak81	915.55	10.221335	2007625	PA1847	2007665	2008249	+	39
refseq|NC_002516.2|chromosome	peak149	915.25	10.24148	3436441	PA3067	3435987	3436430	-	12
refseq|NC_002516.2|chromosome	peak239	874.08	7.247145	6042134	PA5369.2	6039846	6042736	-	0
refseq|NC_002516.2|chromosome	peak94	868.56	9.80722	2244303	PA2049	2242170	2244164	-	140
refseq|NC_002516.2|chromosome	peak43	813.7	9.34636	1205427	PA1112.1	1205031	1205330	-	98
refseq|NC_002516.2|chromosome	peak199	763.67	9.160625	4609479	PA4121	4609567	4610226	+	87
refseq|NC_002516.2|chromosome	peak5	691.37	7.619285	127099	PA0103a	126368	127006	-	94
refseq|NC_002516.2|chromosome	peak211	669.95	8.447325	4843692	PA4315	4843812	4844186	+	119
refseq|NC_002516.2|chromosome	peak61	666.24	7.3324	1506388	PA1386	1505749	1507017	+	0
refseq|NC_002516.2|chromosome	peak86	639.07	8.238465	2071174	PA1899	2070685	2071173	+	2
refseq|NC_002516.2|chromosome	peak174	632.0	8.122375	3930267	PA3514	3929379	3930230	-	38
refseq|NC_002516.2|chromosome	peak186	590.87	7.815115	4223449	PA3767	4223568	4224116	-	118
refseq|NC_002516.2|chromosome	peak50	588.87	7.920635	1326957	PA1223	1326046	1326939	-	19
refseq|NC_002516.2|chromosome	peak233	555.79	7.640210000000001	5749423	PA5106	5749453	5750814	+	29
refseq|NC_002516.2|chromosome	peak173	544.09	5.92066	3906268	PA3488	3906055	3907089	+	0
refseq|NC_002516.2|chromosome	peak134	534.03	7.517415	3126220	PA2767	3126252	3127220	+	31
refseq|NC_002516.2|chromosome	peak118	521.81	7.22009	2756486	PA2455	2755725	2756252	+	235
refseq|NC_002516.2|chromosome	peak152	519.5	7.295679999999999	3514585	PA3133	3514023	3514565	-	21
refseq|NC_002516.2|chromosome	peak213	513.91	7.350975	4939293	PA4407	4939300	4940484	-	6
refseq|NC_002516.2|chromosome	peak196	506.88	6.95606	4559857	PA4080	4559006	4559650	-	208
refseq|NC_002516.2|chromosome	peak158	501.73	5.947570000000001	3533878	PA3149	3532812	3533933	-	0
refseq|NC_002516.2|chromosome	peak138	494.55	7.052715	3206772	PA2853	3206915	3207166	+	142
refseq|NC_002516.2|chromosome	peak165	468.38	6.262665	3546882	PA3160	3545881	3546927	-	0
refseq|NC_002516.2|chromosome	peak246	465.84	6.90286	6229901	PA5536	6229458	6229862	-	40
refseq|NC_002516.2|chromosome	peak35	463.04	5.427294999999999	1063964	PA0981	1062921	1063544	+	421
refseq|NC_002516.2|chromosome	peak6	436.29	5.879735	143444	PA0124	143567	143848	-	122
refseq|NC_002516.2|chromosome	peak116	419.41	6.437635	2629651	PA2377	2628225	2629499	+	153
refseq|NC_002516.2|chromosome	peak124	393.0	6.284090000000001	2787931	PA2469	2786972	2787886	-	46
refseq|NC_002516.2|chromosome	peak170	387.71	6.091435	3705248	PA3305.1	3705309	3705521	-	60
refseq|NC_002516.2|chromosome	peak54	372.44	6.062485000000001	1394159	PA1283	1394188	1394748	+	28
refseq|NC_002516.2|chromosome	peak78	358.23	5.92132	1894207	PA1754	1894249	1895223	+	41
refseq|NC_002516.2|chromosome	peak65	351.78	5.87625	1621388	PA1493	1620345	1621343	-	46
refseq|NC_002516.2|chromosome	peak30	347.84	5.6985	971977	PA0887.1	971858	971972	+	6
refseq|NC_002516.2|chromosome	peak73	335.39	5.56325	1720579	PA1581	1720744	1721130	+	164
refseq|NC_002516.2|chromosome	peak51	333.36	5.688555000000001	1328527	PA1226	1328545	1329153	+	17
