## Supplementary Dataset 1 for "Determination of the Two-Component Systems regulatory network reveals core and accessory regulations across *Pseudomonas aeruginosa* lineages": CS37_ColR-IHMA87_04696_ALLpeaks_IHMA.tab

chrom	peakID	log(qvalue)	fold_enrichment	summit_position	closest_gene	gene_start	gene_end	strand	distance_to_closest_gene
IHMA87_1	peak5	53.32	2.40894	600258	IHMA87_00556	600674	600919	+	415
IHMA87_1	peak10	24.39	1.993795	1925058	IHMA87_01792	1924059	1925177	+	0
IHMA87_1	peak6	22.37	1.885715	601599	IHMA87_00557	601457	603193	-	0
IHMA87_1	peak14	21.74	1.896615	4349450	IHMA87_04063	4348219	4349253	+	198
IHMA87_1	peak9	18.37	1.77416	1921929	IHMA87_01790	1921793	1923028	+	0
IHMA87_1	peak17	17.2	1.851395	4507790	IHMA87_04224	4508146	4509144	+	355
IHMA87_1	peak1	14.54	1.66384	58382	IHMA87_00045	59228	62380	+	845
IHMA87_2	peak18	12.65	1.71968	50829	IHMA87_06168	50864	51067	+	34
IHMA87_1	peak15	12.01	1.68593	4349881	IHMA87_04063	4348219	4349253	+	629
IHMA87_1	peak3	10.88	1.615965	592315	IHMA87_00551	591906	594149	+	0
IHMA87_1	peak2	10.68	1.5604900000000002	147972	IHMA87_00127	148039	148320	-	66
IHMA87_1	peak13	9.78	1.641565	3507431	IHMA87_03244	3507704	3507853	+	272
IHMA87_1	peak12	8.95	1.56125	2700225	IHMA87_02564	2699487	2700185	+	41
IHMA87_1	peak0	7.86	1.51744	56655	IHMA87_00044	52864	56652	+	4
IHMA87_1	peak11	7.34	1.56001	2048718	IHMA87_01902	2048865	2049488	+	146
IHMA87_1	peak8	7.14	1.51629	1208187	IHMA87_01117	1207970	1208185	-	3
IHMA87_1	peak7	6.74	1.51436	895469	IHMA87_00837	894431	895255	-	215
IHMA87_1	peak16	6.62	1.50733	4354097	IHMA87_04067	4352092	4354080	-	18
