## Supplementary Dataset 1 for "Determination of the Two-Component Systems regulatory network reveals core and accessory regulations across *Pseudomonas aeruginosa* lineages": CS37_ColR-PA14_56950_ALLpeaks_PA14.tab

chrom	peakID	log(qvalue)	fold_enrichment	summit_position	closest_gene	gene_start	gene_end	strand	distance_to_closest_gene
refseq|NC_008463.1|chromosome	peak5	14.19	1.727445	4562494	PA14_51340	4562837	4563835	+	342
refseq|NC_008463.1|chromosome	peak0	9.91	1.59946	53451	PA14_00510	42934	53265	+	187
refseq|NC_008463.1|chromosome	peak7	8.54	1.549265	5119688	PA14_57460	5119132	5119587	-	102
refseq|NC_008463.1|chromosome	peak4	7.86	1.534755	4400491	PA14_49480	4399221	4401008	+	0
refseq|NC_008463.1|chromosome	peak8	7.72	1.565605	5276921	PA14_59230	5276845	5277171	-	0
refseq|NC_008463.1|chromosome	peak6	7.3	1.539395	4587603	PA14_51610	4587325	4587609	-	0
refseq|NC_008463.1|chromosome	peak1	7.29	1.47897	54043	PA14_00520	54577	54699	+	533
refseq|NC_008463.1|chromosome	peak3	6.7	1.53971	3183247	PA14_35790	3183178	3184587	-	0
