## Supplementary Dataset 1 for "Determination of the Two-Component Systems regulatory network reveals core and accessory regulations across *Pseudomonas aeruginosa* lineages": CS37_ColR-PA4381_ALLpeaks_PAO1.tab

chrom	peakID	log(qvalue)	fold_enrichment	summit_position	closest_gene	gene_start	gene_end	strand	distance_to_closest_gene
refseq|NC_002516.2|chromosome	peak17	23.42	1.900175	4294705	PA3835	4294255	4294605	-	101
refseq|NC_002516.2|chromosome	peak21	20.68	1.73504	4956140	PA4421	4955574	4956029	-	112
refseq|NC_002516.2|chromosome	peak10	19.97	1.79226	1489151	PA1372	1486960	1489095	-	57
refseq|NC_002516.2|chromosome	peak1	18.39	1.7725300000000002	334564	PA0296	333079	334455	-	110
refseq|NC_002516.2|chromosome	peak0	18.04	1.820365	143521	PA0124	143567	143848	-	45
refseq|NC_002516.2|chromosome	peak14	17.73	1.79744	3534731	PA3150	3533948	3535081	-	0
refseq|NC_002516.2|chromosome	peak7	17.68	1.75849	1087481	PA1004	1087843	1088901	+	361
refseq|NC_002516.2|chromosome	peak5	16.09	1.66159	787712	PA0716	786928	788253	+	0
refseq|NC_002516.2|chromosome	peak11	14.57	1.79285	2233620	PA2041	2232222	2233592	+	29
refseq|NC_002516.2|chromosome	peak3	12.95	1.63441	786246	PA0715	785969	786925	+	0
refseq|NC_002516.2|chromosome	peak16	11.03	1.62168	3684220	PA3291	3684163	3684717	-	0
refseq|NC_002516.2|chromosome	peak8	10.65	1.54116	1247613	PA1153	1247932	1248486	-	318
refseq|NC_002516.2|chromosome	peak13	10.63	1.64706	3409286	PA3045	3408560	3409183	-	104
refseq|NC_002516.2|chromosome	peak20	8.28	1.5724	4791778	PA4280.2	4788836	4791724	-	55
