## Supplementary Dataset 1 for "Determination of the Two-Component Systems regulatory network reveals core and accessory regulations across *Pseudomonas aeruginosa* lineages": CS38_RoxR-IHMA87_04815_ALLpeaks_IHMA.tab

chrom	peakID	log(qvalue)	fold_enrichment	summit_position	closest_gene	gene_start	gene_end	strand	distance_to_closest_gene
IHMA87_1	peak21	119.89	5.969365	4193784	IHMA87_03916	4193900	4195441	-	115
IHMA87_1	peak4	73.33	4.697265	600250	IHMA87_00556	600674	600919	+	423
IHMA87_1	peak11	54.91	3.991815	1921925	IHMA87_01790	1921793	1923028	+	0
IHMA87_1	peak13	46.86	3.827505	2847775	IHMA87_02690	2846663	2847382	+	394
IHMA87_1	peak2	28.76	3.19699	65586	IHMA87_00048	64723	65424	+	163
IHMA87_1	peak9	27.24	2.9937050000000003	1552493	IHMA87_01432	1552245	1552577	-	0
IHMA87_1	peak8	22.87	2.901615	1208047	IHMA87_01117	1207970	1208185	-	0
IHMA87_1	peak12	22.27	2.79469	2707787	IHMA87_02576	2707125	2707370	+	418
IHMA87_2	peak36	22.1	2.96744	6963	IHMA87_06124	4213	5367	+	1597
IHMA87_1	peak0	20.9	2.8162000000000003	52414	IHMA87_00043	42234	52406	+	9
IHMA87_1	peak22	20.03	2.8215	4262936	IHMA87_03984	4261417	4262856	-	81
IHMA87_1	peak17	18.7	2.699565	3608792	IHMA87_03340	3607966	3610023	-	0
IHMA87_1	peak35	18.52	2.743205	6517674	IHMA87_06110	6517426	6518298	-	0
IHMA87_1	peak28	18.26	2.659025	5613251	IHMA87_05283	5613349	5613603	-	97
IHMA87_1	peak3	16.51	2.65644	147994	IHMA87_00127	148039	148320	-	44
IHMA87_1	peak15	14.33	2.48653	3131196	IHMA87_02908	3131408	3133630	-	211
IHMA87_1	peak14	14.21	2.47045	2849736	IHMA87_02691	2848516	2849607	+	130
IHMA87_1	peak25	14.1	2.521115	4924249	IHMA87_04607	4924386	4924604	+	136
IHMA87_1	peak32	13.05	2.462405	6287711	IHMA87_05897	6287690	6290577	-	0
IHMA87_1	peak23	12.72	2.37639	4545538	IHMA87_04252	4545627	4546292	+	88
IHMA87_1	peak27	12.52	2.366075	5491342	IHMA87_05159	5491356	5494243	-	13
