## Supplementary Dataset 1 for "Determination of the Two-Component Systems regulatory network reveals core and accessory regulations across *Pseudomonas aeruginosa* lineages": CS38_RoxR-PA14_58300_ALLpeaks_PA14.tab

chrom	peakID	log(qvalue)	fold_enrichment	summit_position	closest_gene	gene_start	gene_end	strand	distance_to_closest_gene
refseq|NC_008463.1|chromosome	peak22	185.38	4.72372	4207070	PA14_47230	4207180	4208721	-	109
refseq|NC_008463.1|chromosome	peak10	41.01	2.498335	2029267	PA14_23380	2029301	2030569	+	33
refseq|NC_008463.1|chromosome	peak6	39.75	2.2497100000000003	1230586	PA14_14430	1231207	1231584	+	620
refseq|NC_008463.1|chromosome	peak20	35.26	2.2015450000000003	3840547	PA14_43100	3835369	3840213	+	335
refseq|NC_008463.1|chromosome	peak4	30.99	2.27642	981999	PA14_11280	982017	982535	-	17
refseq|NC_008463.1|chromosome	peak25	30.2	2.234805	4492162	PA14_50570	4492050	4494344	-	0
refseq|NC_008463.1|chromosome	peak32	29.39	2.259465	6528491	PA14_73330	6528228	6529100	-	0
