## Supplementary Dataset 1 for "Determination of the Two-Component Systems regulatory network reveals core and accessory regulations across *Pseudomonas aeruginosa* lineages": CS39_PilR-IHMA87_05008_ALLpeaks_IHMA.tab

chrom	peakID	log(qvalue)	fold_enrichment	summit_position	closest_gene	gene_start	gene_end	strand	distance_to_closest_gene
IHMA87_1	peak705	2370.65	21.97928	4649810	IHMA87_04365	4649822	4650601	-	11
IHMA87_1	peak943	2054.41	20.502505	6079410	IHMA87_05710	6078926	6079537	+	0
IHMA87_1	peak694	1712.47	18.486135	4573135	IHMA87_04285	4573138	4574373	-	2
IHMA87_1	peak798	1583.84	17.551054999999998	5192532	IHMA87_04867	5192618	5194321	+	85
IHMA87_1	peak902	1477.72	16.232734999999998	5823118	IHMA87_05481	5822612	5824423	-	0
IHMA87_1	peak947	1282.71	15.25825	6086935	IHMA87_05717	6086100	6087077	+	0
IHMA87_1	peak692	1153.11	14.233715	4566529	IHMA87_04276	4566709	4567539	+	179
IHMA87_1	peak339	1028.05	13.21493	2120421	IHMA87_01968	2120467	2121804	+	45
IHMA87_1	peak166	912.93	12.251935	1051550	IHMA87_00988	1051748	1052155	-	197
IHMA87_1	peak201	896.72	12.100825	1265112	IHMA87_01176	1264876	1265811	-	0
IHMA87_1	peak987	864.08	11.834545	6274564	IHMA87_05886	6274626	6275315	+	61
IHMA87_1	peak45	854.64	11.65513	244683	IHMA87_00215	244743	245282	+	59
IHMA87_1	peak411	828.24	10.676715	2493818	IHMA87_02375	2491216	2493792	+	27
IHMA87_1	peak949	809.5	11.317365	6100094	IHMA87_05727	6099050	6100165	-	0
IHMA87_1	peak672	781.22	11.110955	4416531	IHMA87_04127	4415656	4416765	-	0
IHMA87_1	peak403	760.32	10.92611	2458629	IHMA87_02342	2458482	2458557	+	73
IHMA87_1	peak896	745.93	10.79467	5768769	IHMA87_05437	5768394	5769365	-	0
IHMA87_1	peak477	736.57	10.696745	3040116	IHMA87_02822	3039127	3040014	-	103
IHMA87_1	peak746	726.34	10.619295	4951680	IHMA87_04631	4950350	4951801	+	0
IHMA87_1	peak810	725.89	10.61876	5267205	IHMA87_04954	5266552	5267793	-	0
IHMA87_1	peak451	711.78	10.30289	2711554	IHMA87_02580	2711285	2711494	+	61
IHMA87_1	peak68	707.13	10.353855	442104	IHMA87_00405	440968	442119	+	0
IHMA87_1	peak973	706.98	9.98422	6175234	IHMA87_05793	6175280	6175480	+	45
IHMA87_1	peak707	671.82	10.12223	4664416	IHMA87_04378	4663367	4664311	-	106
IHMA87_2	peak1050	670.27	10.110805	73017	IHMA87_06191	72580	72801	-	217
IHMA87_1	peak972	661.82	9.963285	6173154	IHMA87_05792	6172688	6174778	+	0
IHMA87_1	peak353	657.17	9.986695	2217337	IHMA87_02071	2217334	2217927	+	0
IHMA87_1	peak577	644.17	9.86703	3684366	IHMA87_03432	3683975	3684973	-	0
IHMA87_1	peak858	614.34	9.58196	5479569	IHMA87_05149	5478848	5479564	-	6
IHMA87_1	peak660	612.17	9.5693	4282134	IHMA87_03999	4282162	4282494	+	27
IHMA87_1	peak346	607.06	8.55895	2157778	IHMA87_02008	2156885	2157871	+	0
IHMA87_1	peak784	602.3	9.01978	5141395	IHMA87_04818	5140163	5141776	+	0
IHMA87_2	peak1047	598.03	9.426595	42795	IHMA87_06159	42522	43631	-	0
IHMA87_1	peak787	595.63	9.408	5158287	IHMA87_04833	5157551	5158306	-	0
IHMA87_1	peak849	592.89	9.37445	5419380	IHMA87_05086	5412339	5419265	-	116
IHMA87_1	peak913	584.3	9.302595	5884390	IHMA87_05524	5884267	5884890	-	0
IHMA87_1	peak71	579.4	9.252025	447913	IHMA87_00408	446827	448740	-	0
IHMA87_1	peak975	531.55	8.78675	6177159	IHMA87_05795	6175886	6177148	+	12
IHMA87_1	peak272	528.11	8.75906	1708696	IHMA87_01578	1706965	1708740	+	0
IHMA87_2	peak1055	526.27	8.74146	95279	IHMA87_06213	95285	95920	-	5
IHMA87_1	peak508	508.13	8.5547	3288509	IHMA87_03055	3288090	3290756	-	0
IHMA87_2	peak1066	482.62	8.303865	142068	IHMA87_06274	142113	144077	+	44
IHMA87_1	peak371	479.68	7.825785	2312262	IHMA87_02164	2311142	2313043	-	0
IHMA87_1	peak207	467.83	8.157475	1287200	IHMA87_01192	1287348	1287665	+	147
IHMA87_1	peak906	465.51	8.131285	5833989	IHMA87_05490	5833786	5835264	-	0
IHMA87_1	peak879	460.39	8.084015	5620686	IHMA87_05292	5620437	5621063	-	0
IHMA87_1	peak741	459.44	8.070705	4927301	IHMA87_04609	4926848	4928338	-	0
IHMA87_1	peak127	456.5	8.043795	843992	IHMA87_00791	844152	845825	+	159
IHMA87_1	peak556	455.03	8.023969999999998	3608225	IHMA87_03340	3607966	3610023	-	0
IHMA87_1	peak168	454.83	7.271884999999999	1058367	IHMA87_00996	1057719	1059062	+	0
IHMA87_1	peak991	452.83	8.00526	6300666	IHMA87_05906	6299415	6301019	+	0
IHMA87_1	peak83	452.04	7.995445	530030	IHMA87_00483	528809	530605	+	0
IHMA87_1	peak147	444.94	7.921135	964040	IHMA87_00903	963630	964451	-	0
IHMA87_1	peak875	437.37	7.843029999999999	5581417	IHMA87_05249	5581197	5581970	-	0
IHMA87_1	peak323	432.44	7.795145	1968030	IHMA87_01837	1966859	1968364	+	0
IHMA87_1	peak273	424.35	6.980675	1717137	IHMA87_01587	1716620	1716967	-	171
IHMA87_1	peak1011	422.68	6.55288	6393736	IHMA87_05990	6393427	6394305	-	0
IHMA87_1	peak1004	415.16	7.613635	6357058	IHMA87_05961	6357072	6358496	+	13
IHMA87_1	peak753	413.57	7.430125	4995448	IHMA87_04673	4994331	4996631	-	0
IHMA87_1	peak94	413.5	7.59335	596884	IHMA87_00554	595682	596728	-	157
IHMA87_1	peak204	399.53	7.443244999999999	1277538	IHMA87_01186	1276921	1278312	+	0
IHMA87_1	peak1024	399.23	7.43665	6471659	IHMA87_06063	6471772	6472254	-	112
IHMA87_1	peak1002	387.98	7.325265	6355351	IHMA87_05959	6354923	6355951	+	0
IHMA87_1	peak547	378.95	6.665085	3552024	IHMA87_03282	3550354	3552456	+	0
IHMA87_1	peak1035	376.22	6.436030000000001	6524672	IHMA87_06116	6524240	6525976	-	0
IHMA87_1	peak570	375.95	7.19709	3647773	IHMA87_03392	3647905	3648651	+	131
IHMA87_1	peak526	369.85	7.13152	3427722	IHMA87_03179	3426669	3427628	-	95
IHMA87_1	peak956	364.25	7.064845	6142821	IHMA87_05775	6142794	6145409	+	0
IHMA87_1	peak258	363.08	7.05534	1606986	IHMA87_01479	1607170	1608864	+	183
IHMA87_1	peak248	356.5	6.984445000000001	1561095	IHMA87_01436	1558423	1561398	-	0
IHMA87_1	peak915	341.49	6.82038	5895632	IHMA87_05532	5893333	5895552	+	81
IHMA87_1	peak930	341.49	6.81965	6016777	IHMA87_05651	6016978	6018426	+	200
IHMA87_1	peak977	340.29	6.806995000000001	6187191	IHMA87_05804	6187143	6188318	+	0
IHMA87_1	peak347	335.66	6.753125	2160472	IHMA87_02013	2160503	2161141	+	30
IHMA87_1	peak66	334.63	6.737635000000001	422852	IHMA87_00391	422177	423052	+	0
IHMA87_1	peak642	328.24	6.672915	4096811	IHMA87_03821	4096209	4097027	-	0
IHMA87_1	peak468	324.94	6.6289750000000005	2872111	IHMA87_02708	2872196	2874193	+	84
IHMA87_1	peak0	314.97	6.0314	5265	IHMA87_00004	3793	6213	+	0
IHMA87_1	peak812	310.56	6.474535	5268775	IHMA87_04955	5267790	5270054	-	0
IHMA87_1	peak1005	309.82	6.46092	6364655	IHMA87_05967	6364330	6366153	-	0
IHMA87_1	peak453	306.39	6.41978	2719025	IHMA87_02588	2718914	2719144	-	0
IHMA87_1	peak809	305.43	6.40607	5266213	IHMA87_04953	5265468	5266568	-	0
IHMA87_1	peak228	304.91	6.409815	1433140	IHMA87_01323	1432074	1433135	+	6
IHMA87_1	peak726	303.5	6.128075	4769675	IHMA87_04473	4767930	4771112	-	0
IHMA87_1	peak785	303.19	6.386425	5145580	IHMA87_04821	5144912	5145475	+	106
IHMA87_1	peak738	302.29	6.156644999999999	4875157	IHMA87_04572	4875236	4875556	+	78
IHMA87_1	peak700	301.65	6.36848	4632019	IHMA87_04350	4632058	4633296	-	38
IHMA87_1	peak978	300.44	6.357665000000001	6189067	IHMA87_05805	6188318	6189568	+	0
IHMA87_1	peak803	296.86	6.246195	5229014	IHMA87_04916	5229045	5229692	+	30
IHMA87_1	peak739	294.41	6.28497	4913834	IHMA87_04596	4913341	4913823	+	12
IHMA87_1	peak805	293.2	6.258115	5235143	IHMA87_04923	5234375	5235955	-	0
IHMA87_1	peak284	292.41	6.264075	1773960	IHMA87_01641	1772950	1773900	-	61
IHMA87_1	peak224	286.84	6.197475	1412968	IHMA87_01304	1412555	1412902	-	67
IHMA87_1	peak908	286.45	6.19475	5846044	IHMA87_05499	5845041	5847689	+	0
IHMA87_1	peak114	279.22	6.00462	715482	IHMA87_00674	715377	716012	+	0
IHMA87_1	peak582	275.39	6.06224	3736951	IHMA87_03479	3736054	3736923	-	29
IHMA87_1	peak521	271.54	6.0200700000000005	3409200	IHMA87_03163	3408498	3409325	+	0
IHMA87_1	peak775	269.32	5.853345	5098295	IHMA87_04779	5097984	5098958	+	0
IHMA87_1	peak573	268.74	5.984025000000001	3651766	IHMA87_03400	3651665	3652315	+	0
IHMA87_1	peak382	267.98	5.967079999999999	2349346	IHMA87_02206	2348100	2350724	+	0
IHMA87_1	peak362	266.82	5.9596800000000005	2271274	IHMA87_02126	2270392	2271183	-	92
IHMA87_1	peak447	263.72	5.92375	2685680	IHMA87_02546	2684879	2685898	-	0
IHMA87_1	peak592	263.68	5.923675	3799265	IHMA87_03540	3799161	3799946	+	0
IHMA87_1	peak744	261.19	5.8904700000000005	4947414	IHMA87_04626	4947042	4947401	-	14
IHMA87_1	peak312	256.35	5.833725	1924506	IHMA87_01792	1924059	1925177	+	0
IHMA87_1	peak450	251.06	5.77372	2707652	IHMA87_02576	2707125	2707370	+	283
IHMA87_1	peak919	247.17	5.72641	5951054	IHMA87_05587	5950615	5952555	-	0
IHMA87_2	peak1057	246.82	5.719965	99580	IHMA87_06217	99148	100083	+	0
IHMA87_1	peak78	244.24	5.53941	498742	IHMA87_00452	497342	499756	-	0
IHMA87_1	peak461	242.47	5.40377	2802102	IHMA87_02656	2799291	2802479	-	0
IHMA87_1	peak1031	241.17	5.631705	6500580	IHMA87_06091	6500502	6501125	+	0
IHMA87_1	peak494	235.75	5.56818	3148707	IHMA87_02920	3147875	3148888	+	0
IHMA87_1	peak203	230.26	5.515140000000001	1275427	IHMA87_01185	1275179	1276756	+	0
IHMA87_1	peak437	227.69	5.483855	2573383	IHMA87_02442	2573042	2573395	-	0
IHMA87_1	peak404	226.21	5.463229999999999	2461357	IHMA87_02345	2461259	2461453	+	0
IHMA87_1	peak790	225.93	4.845465	5164408	IHMA87_04836	5162361	5164661	-	0
IHMA87_1	peak50	225.54	5.204135	288202	IHMA87_00258	287801	288667	-	0
IHMA87_1	peak401	225.03	5.44693	2443784	IHMA87_02316	2443665	2444030	-	0
IHMA87_1	peak373	221.66	5.29046	2314243	IHMA87_02166	2314244	2315398	+	0
IHMA87_1	peak358	219.91	5.38965	2250649	IHMA87_02101	2250183	2250617	+	33
IHMA87_1	peak994	218.45	5.36764	6306101	IHMA87_05910	6304692	6306068	+	34
IHMA87_1	peak899	217.6	5.354794999999999	5788204	IHMA87_05452	5787284	5788498	-	0
IHMA87_1	peak751	215.6	5.3291450000000005	4976140	IHMA87_04653	4975780	4977060	-	0
IHMA87_1	peak893	214.21	4.77028	5739852	IHMA87_05411	5739591	5740037	-	0
IHMA87_1	peak808	213.7	5.308669999999999	5261544	IHMA87_04949	5260955	5261140	-	405
IHMA87_1	peak540	213.15	5.278255	3520191	IHMA87_03255	3519061	3520740	-	0
IHMA87_1	peak749	212.25	5.292145	4966362	IHMA87_04644	4966355	4967293	-	0
IHMA87_1	peak801	211.15	5.275964999999999	5221371	IHMA87_04899	5221489	5221809	-	117
IHMA87_1	peak286	210.56	5.265575	1775781	IHMA87_01642	1774147	1775835	+	0
IHMA87_1	peak813	210.43	5.225064999999999	5270009	IHMA87_04955	5267790	5270054	-	0
IHMA87_1	peak632	208.32	5.239275	4053479	IHMA87_03781	4052825	4055062	-	0
IHMA87_1	peak359	207.13	5.217035	2258140	IHMA87_02109	2257810	2258415	+	0
IHMA87_1	peak871	204.69	5.190925	5555692	IHMA87_05222	5554341	5556854	-	0
IHMA87_1	peak593	201.91	5.15208	3811831	IHMA87_03552	3810217	3811884	-	0
IHMA87_1	peak247	200.63	5.13644	1555703	IHMA87_01434	1555254	1556045	-	0
IHMA87_1	peak658	199.36	5.112135	4271848	IHMA87_03990	4271270	4272571	-	0
IHMA87_1	peak366	199.12	4.84795	2300104	IHMA87_02153	2299146	2300663	-	0
IHMA87_1	peak367	198.37	5.108065	2304722	IHMA87_02156	2303719	2304609	-	114
IHMA87_1	peak491	198.29	5.0999	3134968	IHMA87_02910	3134883	3136250	-	0
IHMA87_1	peak887	197.7	5.0971	5663001	IHMA87_05333	5661200	5662975	+	27
IHMA87_1	peak883	197.46	5.06978	5646299	IHMA87_05321	5645756	5646610	-	0
IHMA87_1	peak611	197.24	5.08836	3902722	IHMA87_03643	3902802	3903575	+	79
IHMA87_1	peak708	196.77	4.92672	4667574	IHMA87_04381	4667645	4669357	+	70
IHMA87_2	peak1036	196.17	5.021905	308	IHMA87_06119	520	1182	+	211
IHMA87_1	peak95	194.22	5.050095	600222	IHMA87_00556	600674	600919	+	451
IHMA87_1	peak430	192.97	5.03487	2541256	IHMA87_02426	2541430	2542659	+	173
IHMA87_1	peak820	191.38	5.01459	5302085	IHMA87_04991	5302126	5302398	+	40
IHMA87_1	peak815	191.28	5.016505	5274511	IHMA87_04960	5274546	5275100	+	34
IHMA87_1	peak242	190.15	4.71074	1511068	IHMA87_01398	1510752	1511390	-	0
IHMA87_1	peak575	189.9	4.839385	3681689	IHMA87_03428	3681022	3682074	-	0
IHMA87_1	peak250	189.8	4.99998	1570375	IHMA87_01446	1570421	1571638	+	45
IHMA87_1	peak165	188.92	4.934255	1050594	IHMA87_00987	1050384	1051310	-	0
IHMA87_1	peak112	187.78	4.752875	710498	IHMA87_00668	710388	710509	+	0
IHMA87_1	peak886	187.45	4.94732	5653466	IHMA87_05327	5652663	5654573	-	0
IHMA87_1	peak576	186.56	4.9435	3682213	IHMA87_03429	3682183	3682680	-	0
IHMA87_1	peak36	184.21	4.9245600000000005	201252	IHMA87_00173	199140	201131	-	122
IHMA87_1	peak932	183.75	4.9114450000000005	6033935	IHMA87_05668	6033596	6034039	-	0
IHMA87_1	peak2	181.07	4.876365	7213	IHMA87_00005	6544	7317	-	0
IHMA87_1	peak27	180.82	4.369765	146487	IHMA87_00125	146395	146784	+	0
IHMA87_1	peak295	179.71	4.860955	1842437	IHMA87_01709	1842463	1842774	+	25
IHMA87_2	peak1069	179.54	4.859114999999999	151623	IHMA87_06279	150735	152021	+	0
IHMA87_1	peak291	179.1	4.85267	1818567	IHMA87_01685	1818398	1818877	+	0
IHMA87_1	peak148	178.32	4.841514999999999	972475	IHMA87_00908	971497	972864	+	0
IHMA87_1	peak14	177.99	4.84105	62352	IHMA87_00045	59228	62380	+	0
IHMA87_1	peak964	176.55	4.734255	6162029	IHMA87_05786	6162173	6164539	-	143
IHMA87_1	peak763	174.33	4.32623	5033396	IHMA87_04712	5033040	5033876	-	0
IHMA87_1	peak256	173.89	4.78162	1597994	IHMA87_01469	1597276	1598370	+	0
IHMA87_1	peak563	172.18	4.76	3636337	IHMA87_03375	3635328	3636149	+	189
IHMA87_1	peak670	171.91	4.710140000000001	4407051	IHMA87_04119	4406892	4407530	-	0
IHMA87_1	peak865	171.85	4.756815	5517589	IHMA87_05184	5516146	5518440	+	0
IHMA87_1	peak510	171.28	4.74033	3319825	IHMA87_03079	3319462	3319773	+	53
IHMA87_1	peak351	169.82	4.725375	2169938	IHMA87_02022	2169700	2170452	-	0
IHMA87_1	peak397	169.4	4.7189	2415438	IHMA87_02279	2415650	2416015	+	211
IHMA87_2	peak1037	168.89	4.71464	5753	IHMA87_06124	4213	5367	+	387
IHMA87_1	peak819	167.97	4.69589	5301630	IHMA87_04990	5301635	5301751	-	4
IHMA87_1	peak244	167.53	4.69474	1550619	IHMA87_01430	1550646	1550903	-	26
IHMA87_1	peak897	166.57	4.6829350000000005	5769592	IHMA87_05438	5769422	5771323	-	0
IHMA87_1	peak970	165.95	4.47153	6171438	IHMA87_05791	6170448	6172691	+	0
IHMA87_1	peak717	165.81	4.670394999999999	4713531	IHMA87_04418	4713020	4713502	-	30
IHMA87_1	peak630	165.13	4.660615	4038785	IHMA87_03769	4038323	4040743	+	0
IHMA87_1	peak662	164.48	4.653945	4304964	IHMA87_04023	4304720	4305391	-	0
IHMA87_1	peak164	163.82	4.220215	1050074	IHMA87_00986	1048759	1050303	-	0
IHMA87_1	peak531	163.17	4.53101	3451901	IHMA87_03198	3451681	3453642	-	0
IHMA87_1	peak1025	163.11	4.63247	6478506	IHMA87_06070	6478478	6478690	-	0
IHMA87_1	peak330	163.08	4.6374200000000005	2030733	IHMA87_01884	2030414	2030932	+	0
IHMA87_1	peak624	162.2	4.618865	3978740	IHMA87_03714	3977470	3978804	-	0
IHMA87_1	peak4	161.02	4.455045	14104	IHMA87_00012	13516	14172	+	0
IHMA87_1	peak959	160.08	4.373049999999999	6151923	IHMA87_05779	6151657	6153669	-	0
IHMA87_1	peak302	159.46	4.58343	1867129	IHMA87_01735	1867091	1867462	+	0
IHMA87_1	peak909	155.5	4.527495	5861482	IHMA87_05506	5858388	5861744	+	0
IHMA87_1	peak80	154.19	4.510735	525435	IHMA87_00480	525428	526114	+	0
IHMA87_1	peak535	152.75	4.4830950000000005	3491729	IHMA87_03236	3491348	3491809	+	0
IHMA87_1	peak344	152.17	4.480215	2152554	IHMA87_02002	2151813	2152556	+	0
IHMA87_1	peak33	151.87	4.26318	179191	IHMA87_00155	179156	179875	+	0
IHMA87_1	peak976	151.56	4.472665	6186430	IHMA87_05802	6186472	6186651	-	41
IHMA87_1	peak830	150.21	4.449505	5343384	IHMA87_05030	5342662	5343630	+	0
IHMA87_1	peak475	149.93	4.263170000000001	2988525	IHMA87_02776	2988147	2988617	+	0
IHMA87_1	peak988	149.62	4.35568	6283435	IHMA87_05893	6281906	6283582	-	0
IHMA87_1	peak816	148.99	4.432175	5281515	IHMA87_04968	5279316	5281547	+	0
IHMA87_1	peak525	148.34	4.42554	3424029	IHMA87_03176	3423079	3424092	-	0
IHMA87_1	peak1013	147.4	4.32041	6408104	IHMA87_06002	6407014	6408471	-	0
IHMA87_1	peak484	146.98	4.179145	3106346	IHMA87_02878	3106143	3106595	-	0
IHMA87_1	peak470	145.86	4.173765	2958526	IHMA87_02755	2947193	2962168	+	0
IHMA87_1	peak48	145.46	4.38624	271687	IHMA87_00240	271124	272614	-	0
IHMA87_1	peak862	145.08	4.38007	5503162	IHMA87_05169	5503258	5503728	+	95
IHMA87_1	peak380	144.77	4.365575	2335981	IHMA87_02190	2335557	2338448	-	0
IHMA87_1	peak342	138.98	4.290385000000001	2131829	IHMA87_01980	2130913	2132163	+	0
IHMA87_1	peak958	138.3	3.96887	6149820	IHMA87_05778	6148615	6151656	-	0
IHMA87_1	peak853	138.19	4.155205	5461465	IHMA87_05133	5461390	5462490	+	0
IHMA87_2	peak1044	137.49	4.270565	32077	IHMA87_06150	31645	32100	-	0
IHMA87_1	peak1030	137.16	4.224625	6498172	IHMA87_06089	6497957	6498916	-	0
IHMA87_1	peak524	136.84	4.262205	3415456	IHMA87_03168	3414292	3417306	-	0
IHMA87_1	peak827	136.45	4.253425	5333730	IHMA87_05021	5332747	5335578	-	0
IHMA87_1	peak98	136.37	4.246560000000001	641127	IHMA87_00592	641122	643521	+	0
IHMA87_1	peak835	134.89	4.230955	5366701	IHMA87_05051	5366760	5368040	-	58
IHMA87_1	peak528	134.08	4.213855	3431851	IHMA87_03184	3431870	3433765	+	18
IHMA87_1	peak440	132.37	4.1964500000000005	2633487	IHMA87_02496	2632157	2634433	+	0
IHMA87_1	peak452	131.41	4.181265	2718594	IHMA87_02587	2718553	2718840	+	0
IHMA87_1	peak851	130.48	4.168725	5423389	IHMA87_05090	5423363	5423486	+	0
IHMA87_1	peak197	130.3	4.16079	1252141	IHMA87_01162	1251973	1252425	+	0
IHMA87_1	peak120	130.23	4.162705	777708	IHMA87_00732	777027	777881	-	0
IHMA87_1	peak601	129.08	4.146800000000001	3852234	IHMA87_03591	3852227	3853513	+	0
IHMA87_1	peak513	129.08	4.129685	3357570	IHMA87_03114	3357054	3358445	+	0
IHMA87_1	peak864	128.96	4.14672	5516022	IHMA87_05183	5514900	5515964	-	59
IHMA87_1	peak533	127.9	4.12398	3475345	IHMA87_03219	3474674	3475162	-	184
IHMA87_1	peak336	126.86	4.074065	2103876	IHMA87_01954	2103618	2104793	+	0
IHMA87_1	peak683	126.82	4.107184999999999	4529898	IHMA87_04241	4528793	4530322	-	0
IHMA87_1	peak133	125.84	4.096299999999999	874117	IHMA87_00815	872799	874082	-	36
IHMA87_1	peak23	125.57	4.09047	131567	IHMA87_00107	130759	131397	-	171
IHMA87_1	peak121	124.32	4.072760000000001	784630	IHMA87_00737	783141	784763	-	0
IHMA87_1	peak1015	124.32	4.070304999999999	6409658	IHMA87_06005	6409548	6409841	+	0
IHMA87_1	peak614	124.28	4.04279	3911678	IHMA87_03649	3911287	3911946	-	0
IHMA87_1	peak1018	123.43	4.0606	6429021	IHMA87_06023	6428736	6430070	-	0
IHMA87_1	peak802	123.09	4.0545100000000005	5225481	IHMA87_04907	5225315	5225512	-	0
IHMA87_1	peak157	122.63	4.04584	1032420	IHMA87_00968	1030773	1032701	+	0
IHMA87_1	peak1028	120.41	3.87434	6481731	IHMA87_06073	6480707	6482464	+	0
IHMA87_1	peak519	120.26	3.86217	3405834	IHMA87_03159	3405290	3405511	-	324
IHMA87_1	peak365	118.54	3.987715000000001	2294777	IHMA87_02151	2293908	2295842	+	0
IHMA87_2	peak1067	118.26	3.980545	145729	IHMA87_06277	145705	147306	+	0
IHMA87_1	peak160	118.03	3.97606	1035801	IHMA87_00971	1035636	1036214	+	0
IHMA87_1	peak85	117.96	3.97564	549356	IHMA87_00505	548800	549678	-	0
IHMA87_1	peak30	117.72	3.95162	163604	IHMA87_00142	163457	165022	+	0
IHMA87_1	peak289	117.06	3.963715	1807590	IHMA87_01670	1806699	1807553	+	38
IHMA87_1	peak337	111.14	3.86575	2104925	IHMA87_01955	2104875	2105249	+	0
IHMA87_1	peak495	110.51	3.861035	3149322	IHMA87_02921	3148916	3149446	+	0
IHMA87_1	peak96	109.92	3.8544	601546	IHMA87_00557	601457	603193	-	0
IHMA87_1	peak761	107.59	3.80996	5027746	IHMA87_04706	5026992	5027726	-	21
