## Supplementary Dataset 1 for "Determination of the Two-Component Systems regulatory network reveals core and accessory regulations across *Pseudomonas aeruginosa* lineages": CS39_PilR-PA4547_ALLpeaks_PAO1.tab

chrom	peakID	log(qvalue)	fold_enrichment	summit_position	closest_gene	gene_start	gene_end	strand	distance_to_closest_gene
refseq|NC_002516.2|chromosome	peak562	2261.73	32.71361	5884991	PA5228	5884508	5885119	+	0
refseq|NC_002516.2|chromosome	peak96	1962.6	29.641175	1038888	PA0951	1037650	1038885	+	4
refseq|NC_002516.2|chromosome	peak498	1331.27	22.379675	5252595	PA4683	5251871	5252473	-	123
refseq|NC_002516.2|chromosome	peak88	1132.55	20.51064	972954	PA0888	972166	972945	+	10
refseq|NC_002516.2|chromosome	peak317	1056.56	19.58133	3434522	PA3065	3434373	3435359	-	0
refseq|NC_002516.2|chromosome	peak475	1010.23	16.91922	5069673	PA4526	5069763	5071463	+	89
refseq|NC_002516.2|chromosome	peak284	943.73	18.05376	3106868	PA2744.1	3106919	3106994	-	50
refseq|NC_002516.2|chromosome	peak234	868.21	17.101785	2505548	PA2276	2505645	2506535	+	96
refseq|NC_002516.2|chromosome	peak98	758.01	14.587395	1045498	PA0958	1043983	1045314	-	185
refseq|NC_002516.2|chromosome	peak388	707.72	14.344695000000002	4215167	PA3762	4214762	4215079	-	89
refseq|NC_002516.2|chromosome	peak568	694.57	13.760615	5905663	PA5243	5904614	5905627	-	37
refseq|NC_002516.2|chromosome	peak23	648.75	13.92373	254737	PA0225	254791	255330	+	53
refseq|NC_002516.2|chromosome	peak488	609.02	13.12323	5192983	PA4625	5186411	5192875	-	109
refseq|NC_002516.2|chromosome	peak268	603.28	11.934045	2894756	PA2560	2894452	2894739	-	18
refseq|NC_002516.2|chromosome	peak577	599.79	13.650625	6026716	PA5359	6026219	6026674	-	43
refseq|NC_002516.2|chromosome	peak392	595.82	13.449825	4237304	PA3778	4236606	4237541	+	0
refseq|NC_002516.2|chromosome	peak86	579.44	12.844475	958295	PA0876	958406	959350	+	110
refseq|NC_002516.2|chromosome	peak86	579.44	12.844475	958295	PA0875	955991	958186	-	110
refseq|NC_002516.2|chromosome	peak479	550.32	12.497374999999998	5105762	PA4557	5104986	5105930	-	0
refseq|NC_002516.2|chromosome	peak520	483.2	11.975615	5549118	PA4945	5548751	5549722	-	0
refseq|NC_002516.2|chromosome	peak44	474.54	11.36091	473160	PA0425	472024	473175	+	0
refseq|NC_002516.2|chromosome	peak163	466.92	11.27869	1681937	PA1545	1682051	1682518	+	113
refseq|NC_002516.2|chromosome	peak572	457.34	11.542939999999998	5941169	PA5275	5940747	5941082	-	88
refseq|NC_002516.2|chromosome	peak448	451.3	11.25383	4814697	PA4291	4814213	4814899	+	0
refseq|NC_002516.2|chromosome	peak308	430.81	10.901725	3357530	PA2999	3356162	3357499	-	32
refseq|NC_002516.2|chromosome	peak365	420.17	10.934584999999998	3955214	PA3535	3954907	3957894	+	0
refseq|NC_002516.2|chromosome	peak587	416.94	9.922795	6109241	PA5429	6109260	6110684	+	18
refseq|NC_002516.2|chromosome	peak527	414.61	10.913835	5590910	PA4978	5589295	5591385	-	0
refseq|NC_002516.2|chromosome	peak471	400.87	10.536015	5036913	PA4499	5036245	5036808	+	106
refseq|NC_002516.2|chromosome	peak83	361.55	10.20896	931070	PA0852	930653	931822	-	0
refseq|NC_002516.2|chromosome	peak585	358.81	9.9222	6107540	PA5427	6107111	6108139	+	0
refseq|NC_002516.2|chromosome	peak117	356.88	9.648215	1266986	PA1167	1266111	1266782	+	205
refseq|NC_002516.2|chromosome	peak108	356.59	9.92548	1170052	PA1084	1169822	1170931	+	0
refseq|NC_002516.2|chromosome	peak303	351.9	9.89389	3320157	PA2961	3320064	3321050	-	0
refseq|NC_002516.2|chromosome	peak275	345.31	9.83441	2963245	PA2620	2962303	2964579	-	0
refseq|NC_002516.2|chromosome	peak231	338.46	6.923325	2449441	PA2227	2448568	2449545	-	0
refseq|NC_002516.2|chromosome	peak11	328.47	9.51717	124536	PA0102	123871	124599	+	0
refseq|NC_002516.2|chromosome	peak540	325.39	9.18234	5678554	PA5042	5678433	5679056	-	0
refseq|NC_002516.2|chromosome	peak502	317.58	8.684864999999999	5283457	PA4704	5283109	5283906	+	0
refseq|NC_002516.2|chromosome	peak416	314.4	9.21253	4507315	PA4025	4506913	4507734	+	0
refseq|NC_002516.2|chromosome	peak97	309.61	9.10717	1039798	PA0953	1039968	1040432	+	169
refseq|NC_002516.2|chromosome	peak445	305.89	8.831895	4786220	PA4278	4786021	4786725	-	0
refseq|NC_002516.2|chromosome	peak240	282.07	8.854130000000001	2625937	PA2373	2624204	2626210	+	0
refseq|NC_002516.2|chromosome	peak452	278.0	8.461845	4858294	PA4329	4856960	4858411	+	0
refseq|NC_002516.2|chromosome	peak364	269.05	8.195175	3945945	PA3526	3945997	3946962	-	51
refseq|NC_002516.2|chromosome	peak205	268.98	8.41203	2125809	PA1941	2123897	2125792	-	18
refseq|NC_002516.2|chromosome	peak138	267.03	6.9674	1507347	PA1387	1507164	1508720	+	0
refseq|NC_002516.2|chromosome	peak473	265.95	7.232715000000001	5049675	PA4511	5048884	5049639	-	37
refseq|NC_002516.2|chromosome	peak390	262.01	8.280715	4224856	PA3768	4224107	4225498	-	0
refseq|NC_002516.2|chromosome	peak78	259.96	8.179055	853218	PA0782	851783	854965	+	0
refseq|NC_002516.2|chromosome	peak146	256.2	7.99354	1549802	PA1424	1549883	1550494	+	80
refseq|NC_002516.2|chromosome	peak514	255.54	8.160825	5432190	PA4839	5431381	5433291	-	0
refseq|NC_002516.2|chromosome	peak302	251.21	8.01539	3317461	PA2957	3316800	3317438	-	24
refseq|NC_002516.2|chromosome	peak356	250.42	8.093025	3885445	PA3471	3883560	3885254	-	192
refseq|NC_002516.2|chromosome	peak183	245.46	7.725695	1837356	PA1688	1837388	1838257	+	31
refseq|NC_002516.2|chromosome	peak92	242.62	7.726455	990872	PA0904	989590	990828	+	45
refseq|NC_002516.2|chromosome	peak376	242.17	7.52023	4080386	PA3642	4080440	4081045	-	53
refseq|NC_002516.2|chromosome	peak6	240.94	8.01339	59994	PA0044	58786	60159	+	0
refseq|NC_002516.2|chromosome	peak207	238.56	7.76225	2130752	PA1946	2130854	2131813	+	101
refseq|NC_002516.2|chromosome	peak247	237.75	7.82653	2675024	PA2402	2671729	2687178	-	0
refseq|NC_002516.2|chromosome	peak410	234.96	7.820315	4431307	PA3950	4430599	4431948	-	0
refseq|NC_002516.2|chromosome	peak535	226.91	7.650265	5637155	PA5015	5636156	5638804	+	0
refseq|NC_002516.2|chromosome	peak519	222.88	7.586145	5521928	PA4922	5521664	5522110	-	0
refseq|NC_002516.2|chromosome	peak432	218.88	7.328225	4619367	PA4131	4619314	4621035	+	0
refseq|NC_002516.2|chromosome	peak378	216.11	7.456904999999999	4083434	PA3646	4083444	4084505	-	9
refseq|NC_002516.2|chromosome	peak342	215.1	7.519880000000001	3699321	PA3301	3699369	3700319	+	47
refseq|NC_002516.2|chromosome	peak287	210.14	7.358565	3142119	PA2784	3141719	3142276	+	0
refseq|NC_002516.2|chromosome	peak515	207.97	7.328155000000001	5441350	PA4845	5439918	5441693	+	0
refseq|NC_002516.2|chromosome	peak56	200.24	7.100215	568158	PA0507	566932	568728	+	0
refseq|NC_002516.2|chromosome	peak107	194.23	7.0693850000000005	1151682	PA1065	1151435	1151908	+	0
refseq|NC_002516.2|chromosome	peak449	191.62	6.978565	4824311	PA4300	4824121	4825032	-	0
refseq|NC_002516.2|chromosome	peak380	189.66	6.85909	4123205	PA3680	4122420	4123205	-	1
refseq|NC_002516.2|chromosome	peak602	189.45	6.7516300000000005	6212032	PA5519	6212147	6212713	-	114
refseq|NC_002516.2|chromosome	peak106	181.8	6.66871	1141248	PA1053	1141268	1141732	+	19
refseq|NC_002516.2|chromosome	peak539	177.09	6.20225	5675854	PA5040	5675714	5677858	-	0
refseq|NC_002516.2|chromosome	peak206	176.12	6.526555	2129281	PA1945	2129307	2130635	+	25
refseq|NC_002516.2|chromosome	peak57	175.34	6.58638	587544	PA0528	587017	587895	-	0
refseq|NC_002516.2|chromosome	peak66	170.63	6.64278	679843	PA0620	678821	680896	+	0
refseq|NC_002516.2|chromosome	peak545	169.91	6.509085	5730937	PA5090	5729473	5731845	-	0
refseq|NC_002516.2|chromosome	peak223	168.93	5.917885	2317189	PA2105	2316708	2317403	+	0
refseq|NC_002516.2|chromosome	peak42	167.34	6.366759999999999	453909	PA0412	453239	454114	+	0
refseq|NC_002516.2|chromosome	peak20	165.85	6.474975	216186	PA0189	215550	216908	-	0
refseq|NC_002516.2|chromosome	peak557	160.0	6.21898	5829559	PA5177	5829596	5830261	+	36
refseq|NC_002516.2|chromosome	peak242	158.7	6.142099999999999	2636578	PA2385	2636517	2638805	-	0
refseq|NC_002516.2|chromosome	peak588	158.54	6.309385	6116811	PA5435	6116493	6118316	-	0
refseq|NC_002516.2|chromosome	peak331	155.42	6.094035	3598741	PA3209	3598404	3598775	-	0
refseq|NC_002516.2|chromosome	peak129	155.37	6.155115	1480148	PA1367	1480215	1481051	-	66
refseq|NC_002516.2|chromosome	peak326	155.23	5.083495	3540595	PA3156	3540210	3540785	-	0
refseq|NC_002516.2|chromosome	peak259	154.32	6.07893	2773635	PA2462	2761921	2778804	-	0
refseq|NC_002516.2|chromosome	peak174	150.58	6.076404999999999	1751251	PA1608	1749895	1751520	-	0
refseq|NC_002516.2|chromosome	peak440	149.73	5.903370000000001	4767154	PA4263	4766625	4767260	-	0
refseq|NC_002516.2|chromosome	peak455	149.47	6.14455	4886081	PA4358	4884961	4887261	-	0
refseq|NC_002516.2|chromosome	peak580	149.44	6.07015	6052834	PA5375	6051644	6053194	+	0
refseq|NC_002516.2|chromosome	peak267	146.71	5.89283	2894048	PA2559a	2894147	2894377	+	98
refseq|NC_002516.2|chromosome	peak48	144.63	5.98517	507294	PA0450	505629	507251	-	44
refseq|NC_002516.2|chromosome	peak406	140.99	5.705555	4333018	PA3869	4332653	4333036	+	0
refseq|NC_002516.2|chromosome	peak450	140.86	5.83528	4833825	PA4308	4833374	4834864	-	0
refseq|NC_002516.2|chromosome	peak13	138.02	5.60961	130218	PA0107	130115	130669	+	0
refseq|NC_002516.2|chromosome	peak465	130.78	5.640615	5008535	PA4476	5004798	5008628	-	0
refseq|NC_002516.2|chromosome	peak127	128.86	5.641375	1461804	PA1346	1460307	1461854	-	0
refseq|NC_002516.2|chromosome	peak131	127.21	5.043295	1483113	PA1369	1483123	1483875	+	9
refseq|NC_002516.2|chromosome	peak41	127.0	4.848929999999999	449726	PA0408	449639	450046	+	0
refseq|NC_002516.2|chromosome	peak133	126.74	4.4818750000000005	1487435	PA1372	1486960	1489095	-	0
refseq|NC_002516.2|chromosome	peak191	121.84	5.19768	1921546	PA1777	1921174	1922226	+	0
refseq|NC_002516.2|chromosome	peak504	120.1	5.49629	5290655	PA4710	5289217	5291511	+	0
refseq|NC_002516.2|chromosome	peak235	116.87	4.856645	2550905	PA2312a	2550619	2551122	-	0
refseq|NC_002516.2|chromosome	peak470	116.63	5.041729999999999	5032725	PA4496	5031488	5033101	+	0
refseq|NC_002516.2|chromosome	peak190	114.99	4.780935	1921041	PA1776	1920568	1921065	+	0
refseq|NC_002516.2|chromosome	peak441	114.5	5.0147	4772137	PA4268	4771756	4772127	-	11
refseq|NC_002516.2|chromosome	peak508	114.38	5.30708	5354505	PA4769	5354285	5355058	-	0
refseq|NC_002516.2|chromosome	peak538	113.44	5.1971	5672328	PA5037	5672366	5674021	-	37
refseq|NC_002516.2|chromosome	peak126	113.05	5.19458	1447081	PA1335	1447226	1448503	-	144
refseq|NC_002516.2|chromosome	peak549	112.83	5.16089	5749492	PA5106	5749453	5750814	+	0
refseq|NC_002516.2|chromosome	peak81	112.24	5.198445	913752	PA0838	913777	914259	+	24
refseq|NC_002516.2|chromosome	peak523	112.18	5.234069999999999	5568572	PA4960	5567655	5568944	-	0
refseq|NC_002516.2|chromosome	peak418	111.09	5.062075	4513952	PA4032	4513168	4513884	-	69
refseq|NC_002516.2|chromosome	peak315	110.79	5.297175	3401869	PA3038	3400684	3401949	+	0
refseq|NC_002516.2|chromosome	peak402	109.54	5.089225	4316152	PA3857	4316109	4316825	-	0
refseq|NC_002516.2|chromosome	peak201	108.96	5.248950000000001	2052221	PA1881	2052149	2052610	-	0
refseq|NC_002516.2|chromosome	peak320	106.01	5.16644	3478001	PA3097	3477627	3478628	-	0
refseq|NC_002516.2|chromosome	peak341	105.94	5.00613	3697474	PA3300	3697434	3699122	-	0
refseq|NC_002516.2|chromosome	peak199	105.17	5.001094999999999	2024589	PA1865	2024065	2025744	+	0
refseq|NC_002516.2|chromosome	peak438	105.05	5.022405000000001	4726573	PA4221	4724639	4726801	-	0
refseq|NC_002516.2|chromosome	peak603	105.02	5.04562	6237522	PA5544	6236226	6238250	-	0
refseq|NC_002516.2|chromosome	peak300	104.24	5.126250000000001	3311506	PA2951	3310792	3311721	-	0
refseq|NC_002516.2|chromosome	peak513	102.95	5.052769999999999	5425300	PA4834	5424761	5425615	-	0
refseq|NC_002516.2|chromosome	peak453	102.55	5.02798	4866770	PA4338	4866387	4867667	-	0
refseq|NC_002516.2|chromosome	peak3	102.23	5.02992	9983	PA0007	8671	10377	+	0
refseq|NC_002516.2|chromosome	peak578	101.94	4.933885	6034778	PA5367	6034060	6035736	-	0
refseq|NC_002516.2|chromosome	peak202	101.92	4.830875	2068992	PA1897	2067961	2068728	-	265
refseq|NC_002516.2|chromosome	peak94	101.87	4.951695	1003946	PA0919	1002681	1003964	-	0
refseq|NC_002516.2|chromosome	peak316	100.8	4.988664999999999	3426104	PA3061	3425555	3426922	-	0
refseq|NC_002516.2|chromosome	peak283	100.27	4.53258	3104107	PA2742	3104023	3104217	-	0
refseq|NC_002516.2|chromosome	peak592	100.19	4.99698	6140083	PA5450	6139604	6140869	-	0
refseq|NC_002516.2|chromosome	peak461	100.11	4.97472	4967054	PA4434	4966190	4967227	+	0
refseq|NC_002516.2|chromosome	peak193	99.78	4.972194999999999	1963916	PA1808	1963658	1964677	-	0
refseq|NC_002516.2|chromosome	peak17	99.31	4.833565	188821	PA0165	189120	189956	+	298
refseq|NC_002516.2|chromosome	peak391	99.3	4.998325	4226999	PA3769	4225660	4227237	-	0
refseq|NC_002516.2|chromosome	peak507	99.18	4.86215	5333583	PA4749	5333567	5334904	-	0
refseq|NC_002516.2|chromosome	peak46	98.38	4.9354	478960	PA0428	477886	479805	-	0
refseq|NC_002516.2|chromosome	peak212	98.33	4.89532	2174406	PA1989	2173912	2175057	+	0
refseq|NC_002516.2|chromosome	peak526	97.87	5.01438	5575067	PA4966	5575015	5576028	-	0
refseq|NC_002516.2|chromosome	peak582	96.87	4.969265	6058291	PA5379	6056877	6058253	+	39
refseq|NC_002516.2|chromosome	peak333	95.99	4.79307	3623488	PA3235	3623157	3623468	-	21
refseq|NC_002516.2|chromosome	peak299	95.56	4.839535	3308013	PA2948	3307510	3308262	+	0
refseq|NC_002516.2|chromosome	peak135	95.51	3.79653	1489011	PA1372	1486960	1489095	-	0
refseq|NC_002516.2|chromosome	peak604	95.3	4.868185	6238501	PA5545	6238325	6239284	-	0
refseq|NC_002516.2|chromosome	peak139	94.79	4.74666	1510007	PA1389	1509562	1511046	+	0
refseq|NC_002516.2|chromosome	peak186	94.31	4.851725	1858110	PA1713	1857273	1858109	+	2
refseq|NC_002516.2|chromosome	peak153	94.19	4.784924999999999	1618448	PA1491	1618612	1619847	+	163
refseq|NC_002516.2|chromosome	peak556	93.03	4.6387350000000005	5820815	PA5170	5820910	5822358	+	94
refseq|NC_002516.2|chromosome	peak210	91.9	4.7851	2165313	PA1979	2165213	2165863	+	0
refseq|NC_002516.2|chromosome	peak38	91.47	4.74695	364814	PA0324	364369	365157	-	0
refseq|NC_002516.2|chromosome	peak278	91.37	4.633215	3016257	PA2667	3016246	3016599	+	0
refseq|NC_002516.2|chromosome	peak152	91.03	4.7864450000000005	1590491	PA1460	1590533	1591273	+	41
refseq|NC_002516.2|chromosome	peak75	89.08	4.67142	805203	PA0738	805228	805473	+	24
refseq|NC_002516.2|chromosome	peak221	88.56	4.29137	2312811	PA2100	2311333	2312766	-	46
refseq|NC_002516.2|chromosome	peak454	88.43	4.626305	4882700	PA4355	4882404	4883570	+	0
refseq|NC_002516.2|chromosome	peak516	87.78	4.599	5457382	PA4858	5456452	5457717	+	0
refseq|NC_002516.2|chromosome	peak351	87.41	4.605385	3781106	PA3372	3780362	3781132	-	0
refseq|NC_002516.2|chromosome	peak480	86.92	4.727935	5107927	PA4560	5106951	5109782	-	0
refseq|NC_002516.2|chromosome	peak15	86.73	4.604795	159034	PA0140	158907	160472	+	0
refseq|NC_002516.2|chromosome	peak509	86.27	4.5196000000000005	5386019	PA4800	5385273	5386073	-	0
refseq|NC_002516.2|chromosome	peak403	85.09	4.643115	4322248	PA3861	4321434	4322627	+	0
refseq|NC_002516.2|chromosome	peak264	84.08	4.641935	2846406	PA2525	2846283	2847779	-	0
refseq|NC_002516.2|chromosome	peak45	83.09	4.41424	477296	PA0427	476333	477790	+	0
refseq|NC_002516.2|chromosome	peak72	82.66	4.42063	734504	PA0674	734159	734875	+	0
refseq|NC_002516.2|chromosome	peak521	82.62	4.558675	5549974	PA4946	5549780	5551681	-	0
refseq|NC_002516.2|chromosome	peak37	81.78	4.495744999999999	361519	PA0322	361463	362857	-	0
refseq|NC_002516.2|chromosome	peak67	81.77	4.46903	689243	PA0631	688964	689221	+	23
refseq|NC_002516.2|chromosome	peak137	81.66	4.318935	1498067	PA1380	1497012	1497977	+	91
refseq|NC_002516.2|chromosome	peak225	81.22	4.223785	2342539	PA2128	2342493	2343044	+	0
refseq|NC_002516.2|chromosome	peak436	80.84	4.483734999999999	4703380	PA4203	4703205	4704059	+	0
refseq|NC_002516.2|chromosome	peak517	80.5	4.409965	5472987	PA4876	5472824	5473168	+	0
refseq|NC_002516.2|chromosome	peak99	79.48	4.42467	1050506	PA0964	1050301	1051047	+	0
refseq|NC_002516.2|chromosome	peak511	79.16	4.413245	5397232	PA4810	5396992	5397618	-	0
refseq|NC_002516.2|chromosome	peak52	78.97	4.10146	531431	PA0470	530029	532437	-	0
refseq|NC_002516.2|chromosome	peak458	78.92	4.441895000000001	4949659	PA4415	4948690	4949772	-	0
refseq|NC_002516.2|chromosome	peak531	78.26	4.278475	5620183	PA5002	5619608	5621026	-	0
refseq|NC_002516.2|chromosome	peak272	77.38	4.449035	2930941	PA2590	2930808	2933462	-	0
refseq|NC_002516.2|chromosome	peak252	76.82	4.410895	2711661	PA2424	2707666	2720694	-	0
refseq|NC_002516.2|chromosome	peak87	76.78	4.23062	971903	PA0887.1	971858	971972	+	0
refseq|NC_002516.2|chromosome	peak370	76.36	4.3772	4007903	PA3575	4007507	4008037	+	0
refseq|NC_002516.2|chromosome	peak170	73.93	4.15451	1720410	PA1580	1719109	1720395	-	16
refseq|NC_002516.2|chromosome	peak322	73.71	4.276885	3489746	PA3108	3488409	3489914	-	0
refseq|NC_002516.2|chromosome	peak328	73.16	4.327215	3572777	PA3183	3572324	3573793	-	0
refseq|NC_002516.2|chromosome	peak214	72.43	4.23118	2191766	PA2004	2190891	2192282	-	0
refseq|NC_002516.2|chromosome	peak292	72.38	4.291	3200451	PA2845	3200320	3200553	-	0
refseq|NC_002516.2|chromosome	peak357	72.21	4.259835000000001	3890825	PA3478	3890775	3892055	-	0
refseq|NC_002516.2|chromosome	peak169	70.89	4.156235000000001	1716263	PA1576	1715809	1716675	+	0
refseq|NC_002516.2|chromosome	peak478	69.98	4.1219600000000005	5093612	PA4546	5093378	5094970	+	0
refseq|NC_002516.2|chromosome	peak258	69.44	4.225725	2764738	PA2462	2761921	2778804	-	0
refseq|NC_002516.2|chromosome	peak389	68.56	4.204805	4219272	PA3763	4215544	4219440	-	0
refseq|NC_002516.2|chromosome	peak550	68.18	4.188925	5754737	PA5112	5754298	5756238	-	0
refseq|NC_002516.2|chromosome	peak243	68.05	3.997975	2658649	PA2399	2657798	2665144	-	0
refseq|NC_002516.2|chromosome	peak119	67.83	4.055335	1326572	PA1223	1326046	1326939	-	0
refseq|NC_002516.2|chromosome	peak79	67.05	4.1368350000000005	876204	PA0798	875953	876603	+	0
refseq|NC_002516.2|chromosome	peak347	65.94	4.066935	3754994	PA3344	3755021	3757159	-	26
refseq|NC_002516.2|chromosome	peak374	65.16	4.105835000000001	4036803	PA3602	4036265	4037875	+	0
refseq|NC_002516.2|chromosome	peak581	65.04	4.09248	6056132	PA5378	6055475	6056413	-	0
refseq|NC_002516.2|chromosome	peak274	64.5	4.082985000000001	2962076	PA2619	2962003	2962221	+	0
refseq|NC_002516.2|chromosome	peak340	64.42	3.974175	3688797	PA3295	3688879	3689316	-	81
refseq|NC_002516.2|chromosome	peak140	63.83	3.978	1514691	PA1392	1514036	1515280	+	0
refseq|NC_002516.2|chromosome	peak239	63.78	3.98695	2617331	PA2367	2617019	2617516	+	0
refseq|NC_002516.2|chromosome	peak19	63.36	4.02644	202505	PA0178	202147	204066	-	0
refseq|NC_002516.2|chromosome	peak599	63.24	4.04173	6182550	PA5491	6182396	6182689	-	0
refseq|NC_002516.2|chromosome	peak474	62.6	3.96353	5055762	PA4514	5053616	5055877	-	0
refseq|NC_002516.2|chromosome	peak181	62.35	4.016360000000001	1796658	PA1649	1796138	1796899	+	0
refseq|NC_002516.2|chromosome	peak319	61.68	3.906965	3460199	PA3083	3460380	3463037	-	180
refseq|NC_002516.2|chromosome	peak559	61.42	3.944525	5853473	PA5200	5852653	5853396	-	78
refseq|NC_002516.2|chromosome	peak358	61.39	3.931165	3894482	PA3481	3894099	3895193	-	0
refseq|NC_002516.2|chromosome	peak255	60.85	3.972585	2739809	PA2442	2739762	2740883	-	0
refseq|NC_002516.2|chromosome	peak304	60.64	3.820955	3324452	PA2965	3323574	3324818	-	0
refseq|NC_002516.2|chromosome	peak536	60.29	3.95864	5652615	PA5022	5649522	5652878	+	0
refseq|NC_002516.2|chromosome	peak401	60.1	3.960575	4309126	PA3848	4308456	4309811	+	0
refseq|NC_002516.2|chromosome	peak382	59.72	3.91159	4133580	PA3690	4131536	4133758	+	0
refseq|NC_002516.2|chromosome	peak261	59.3	3.86454	2810393	PA2494	2810009	2813197	+	0
refseq|NC_002516.2|chromosome	peak84	58.93	3.817625	935414	PA0856	935427	935975	+	12
refseq|NC_002516.2|chromosome	peak506	58.71	3.82387	5311299	PA4728	5310726	5311214	+	86
refseq|NC_002516.2|chromosome	peak555	58.32	3.881175	5813689	PA5164	5813122	5813667	+	23
refseq|NC_002516.2|chromosome	peak428	57.88	3.843035	4598259	PA4112	4595849	4600102	-	0
refseq|NC_002516.2|chromosome	peak493	57.53	3.79598	5218493	PA4652	5217569	5219941	+	0
refseq|NC_002516.2|chromosome	peak482	56.76	3.852695	5117575	PA4569	5116865	5117833	+	0
refseq|NC_002516.2|chromosome	peak180	56.07	3.761115	1774696	PA1631	1774603	1775757	+	0
refseq|NC_002516.2|chromosome	peak309	55.85	3.78531	3374148	PA3013	3373254	3374429	-	0
refseq|NC_002516.2|chromosome	peak560	55.83	3.853455	5859397	PA5204	5858158	5859456	-	0
refseq|NC_002516.2|chromosome	peak80	55.53	3.716	889762	PA0812	889559	890854	-	0
refseq|NC_002516.2|chromosome	peak314	55.49	3.738265	3397963	PA3034	3397381	3397938	-	26
refseq|NC_002516.2|chromosome	peak93	54.15	3.772125	997871	PA0914	997536	997928	-	0
refseq|NC_002516.2|chromosome	peak422	54.07	3.763220000000001	4556699	PA4078	4555254	4558229	+	0
refseq|NC_002516.2|chromosome	peak250	53.85	3.727595	2697980	PA2415	2697742	2698167	-	0
refseq|NC_002516.2|chromosome	peak200	53.77	3.7517900000000006	2042759	PA1874	2036441	2043847	+	0
refseq|NC_002516.2|chromosome	peak593	53.22	3.737845	6152169	PA5462	6152064	6152357	+	0
refseq|NC_002516.2|chromosome	peak262	53.12	3.72449	2818922	PA2501	2818719	2818886	-	37
refseq|NC_002516.2|chromosome	peak220	53.0	3.70222	2287650	PA2079	2287523	2288929	-	0
refseq|NC_002516.2|chromosome	peak510	52.12	3.667945	5388645	PA4803	5387990	5388607	-	39
refseq|NC_002516.2|chromosome	peak105	51.41	3.66929	1136177	PA1048	1135408	1136289	+	0
refseq|NC_002516.2|chromosome	peak279	51.4	3.5127050000000004	3049869	PA2696	3049268	3050161	-	0
refseq|NC_002516.2|chromosome	peak198	51.35	3.66038	2019609	PA1859	2018803	2019690	-	0
refseq|NC_002516.2|chromosome	peak533	50.81	3.646435	5628111	PA5009	5627865	5628671	-	0
refseq|NC_002516.2|chromosome	peak552	50.14	3.6433300000000006	5768099	PA5120	5768041	5768445	+	0
refseq|NC_002516.2|chromosome	peak265	49.69	3.60964	2870145	PA2542	2870162	2873827	-	16
refseq|NC_002516.2|chromosome	peak381	49.35	3.589305	4130973	PA3689	4130952	4131422	-	0
refseq|NC_002516.2|chromosome	peak435	49.33	3.584855	4696384	PA4198	4696281	4697903	+	0
refseq|NC_002516.2|chromosome	peak50	49.02	3.60653	509939	PA0451a	509861	510592	+	0
refseq|NC_002516.2|chromosome	peak495	48.06	3.58754	5246605	PA4677	5246185	5247423	-	0
refseq|NC_002516.2|chromosome	peak335	47.13	3.54881	3651265	PA3263	3651056	3651976	+	0
refseq|NC_002516.2|chromosome	peak233	46.58	3.49731	2490769	PA2262	2490738	2492045	+	0
refseq|NC_002516.2|chromosome	peak149	45.99	3.50756	1572339	PA1442	1572023	1572544	+	0
