## Supplementary Dataset 1 for "Determination of the Two-Component Systems regulatory network reveals core and accessory regulations across *Pseudomonas aeruginosa* lineages": CS40_CbrB-IHMA87_05201_ALLpeaks_IHMA.tab

chrom	peakID	log(qvalue)	fold_enrichment	summit_position	closest_gene	gene_start	gene_end	strand	distance_to_closest_gene
IHMA87_1	peak680	11117.31	71.29227	6383453	IHMA87_05980	6383547	6383750	+	93
IHMA87_1	peak590	8376.14	57.862365	5538273	IHMA87_05206	5538381	5539181	+	107
IHMA87_1	peak109	8351.07	56.98414	1090552	IHMA87_01021	1088978	1090660	+	0
IHMA87_1	peak588	7211.6	51.671555	5535367	IHMA87_05202	5535361	5535421	+	0
IHMA87_1	peak627	7174.62	51.506095	5941956	IHMA87_05577	5941966	5942880	-	9
IHMA87_1	peak467	7104.4	51.176335	4650992	IHMA87_04366	4650613	4651119	+	0
IHMA87_1	peak654	6543.29	47.255375	6187239	IHMA87_05804	6187143	6188318	+	0
IHMA87_1	peak85	6447.66	47.604235	929249	IHMA87_00869	929272	929434	+	22
IHMA87_1	peak580	6024.22	45.256635	5478829	IHMA87_05149	5478848	5479564	-	18
IHMA87_1	peak389	5796.12	43.898515	3699430	IHMA87_03445	3698996	3701719	-	0
IHMA87_1	peak33	5633.0	42.955505	505488	IHMA87_00459	505524	506450	-	35
IHMA87_1	peak668	5510.06	42.30181	6306190	IHMA87_05910	6304692	6306068	+	123
IHMA87_1	peak53	5153.33	36.51379	692160	IHMA87_00648	690911	693798	+	0
IHMA87_1	peak491	5148.3	40.18892	4883920	IHMA87_04578	4882284	4885171	-	0
IHMA87_1	peak582	5140.0	40.117575	5492992	IHMA87_05159	5491356	5494243	-	0
IHMA87_1	peak665	5045.09	39.57943	6289326	IHMA87_05897	6287690	6290577	-	0
IHMA87_1	peak425	5039.69	39.639145	4248939	IHMA87_03972	4248147	4248908	+	32
IHMA87_1	peak428	4866.56	38.51922	4284071	IHMA87_04001	4283434	4284042	-	30
IHMA87_1	peak499	4678.41	37.5199	4980120	IHMA87_04657	4979814	4981304	-	0
IHMA87_1	peak57	4501.93	35.698274999999995	700825	IHMA87_00662	700658	700850	-	0
IHMA87_1	peak615	4498.39	33.34608	5807683	IHMA87_05468	5805893	5808577	+	0
IHMA87_1	peak108	4486.76	34.954745	1089761	IHMA87_01021	1088978	1090660	+	0
IHMA87_1	peak262	4415.5	35.93705	2484742	IHMA87_02370	2484695	2485786	+	0
IHMA87_1	peak509	4378.46	35.72061	5054959	IHMA87_04731	5054906	5056105	-	0
IHMA87_1	peak502	4268.22	35.087995	5019019	IHMA87_04694	5018903	5019586	-	0
IHMA87_1	peak167	4233.59	34.8829	1748424	IHMA87_01615	1747445	1748320	-	105
IHMA87_2	peak714	4220.88	34.778655	44709	IHMA87_06161	44488	44982	-	0
IHMA87_1	peak198	3959.4	33.191895	1996494	IHMA87_01865	1993795	1996452	+	43
IHMA87_1	peak30	3806.49	32.30637	380160	IHMA87_00344	380185	380832	+	24
IHMA87_1	peak532	3659.94	31.147455	5185185	IHMA87_04857	5184279	5185517	+	0
IHMA87_1	peak639	3553.01	30.708695	6142508	IHMA87_05775	6142794	6145409	+	285
IHMA87_1	peak16	3533.74	30.567865	193158	IHMA87_00165	191226	192842	+	317
IHMA87_1	peak226	3470.34	30.234165000000004	2253013	IHMA87_02104	2253002	2253550	-	0
IHMA87_1	peak584	3422.36	29.917885	5502874	IHMA87_05168	5500983	5502707	-	168
IHMA87_1	peak236	3378.53	29.11226	2309640	IHMA87_02162	2309613	2310098	-	0
IHMA87_1	peak413	3339.97	29.42702	4105644	IHMA87_03829	4104586	4105605	-	40
IHMA87_1	peak176	3265.91	28.922065	1816217	IHMA87_01680	1815329	1816090	+	128
IHMA87_1	peak396	3217.27	28.649035	3784307	IHMA87_03526	3783234	3784343	-	0
IHMA87_1	peak649	3147.66	23.61237	6174069	IHMA87_05792	6172688	6174778	+	0
IHMA87_1	peak527	3136.07	22.32349	5164368	IHMA87_04836	5162361	5164661	-	0
IHMA87_1	peak177	3096.36	27.88195	1829544	IHMA87_01695	1829530	1830246	+	0
IHMA87_1	peak101	3095.15	25.57324	1046931	IHMA87_00984	1046891	1047039	+	0
IHMA87_1	peak488	3052.54	27.60182	4858203	IHMA87_04555	4847933	4860526	-	0
IHMA87_1	peak70	3009.31	27.24298	767902	IHMA87_00726	767897	768901	+	0
IHMA87_1	peak116	2993.5	27.22952	1177261	IHMA87_01091	1176481	1177506	+	0
IHMA87_1	peak61	2954.51	25.66185	709215	IHMA87_00667	706158	710357	+	0
IHMA87_1	peak574	2915.98	26.719725	5425799	IHMA87_05094	5425879	5426700	-	79
IHMA87_1	peak202	2896.94	26.605095	2024229	IHMA87_01882	2023988	2026816	+	0
IHMA87_1	peak26	2809.08	26.01365	325159	IHMA87_00291	325227	325721	+	67
IHMA87_1	peak139	2798.69	25.38969	1385101	IHMA87_01278	1382860	1385106	-	0
IHMA87_2	peak730	2722.75	25.4039	125427	IHMA87_06254	125200	125775	-	0
IHMA87_1	peak27	2659.25	23.01975	339614	IHMA87_00305	339723	340448	+	108
IHMA87_1	peak626	2536.75	24.22888	5920265	IHMA87_05559	5920084	5922666	-	0
IHMA87_1	peak44	2466.69	23.762675	641275	IHMA87_00592	641122	643521	+	0
IHMA87_1	peak370	2433.14	23.48413	3608039	IHMA87_03340	3607966	3610023	-	0
IHMA87_1	peak280	2426.88	23.430125	2544025	IHMA87_02428	2544357	2545112	-	331
IHMA87_2	peak716	2378.02	23.10204	59627	IHMA87_06175	59635	59865	+	7
IHMA87_1	peak449	2320.94	22.08931	4522769	IHMA87_04236	4522305	4522916	-	0
IHMA87_1	peak52	2281.62	22.43639	690362	IHMA87_00645	688908	690438	+	0
IHMA87_1	peak439	2190.22	18.652635	4413670	IHMA87_04125	4412377	4414425	-	0
IHMA87_1	peak492	2146.32	21.48991	4885713	IHMA87_04581	4885644	4887174	-	0
IHMA87_1	peak583	2098.87	21.1857	5494783	IHMA87_05162	5494716	5496246	-	0
IHMA87_1	peak667	2076.5	19.70038	6291122	IHMA87_05900	6291050	6292580	-	0
IHMA87_1	peak301	2051.86	20.800890000000003	2707851	IHMA87_02576	2707125	2707370	+	482
IHMA87_2	peak704	2048.75	20.833075	8373	IHMA87_06125	9502	9951	-	1128
IHMA87_1	peak132	2042.96	19.945685	1297412	IHMA87_01201	1297177	1297701	+	0
IHMA87_1	peak401	1983.94	20.392560000000003	3911994	IHMA87_03649	3911287	3911946	-	49
IHMA87_1	peak495	1974.05	20.36504	4960514	IHMA87_04640	4960403	4962046	-	0
IHMA87_1	peak383	1895.58	19.769305	3636780	IHMA87_03376	3637031	3638071	+	250
IHMA87_1	peak354	1863.75	18.52216	3392248	IHMA87_03146	3391588	3392787	-	0
IHMA87_1	peak457	1845.95	19.40891	4558763	IHMA87_04267	4558716	4559774	-	0
IHMA87_1	peak288	1762.33	18.804875	2614340	IHMA87_02480	2614555	2615070	-	214
IHMA87_1	peak183	1748.13	18.721045000000004	1890026	IHMA87_01761	1890084	1890935	+	57
IHMA87_1	peak51	1722.82	18.526485	687433	IHMA87_00644	687179	688378	+	0
IHMA87_2	peak703	1672.94	18.15266	7815	IHMA87_06125	9502	9951	-	1686
IHMA87_1	peak64	1643.45	16.538335000000004	712655	IHMA87_00671	711481	713601	+	0
IHMA87_2	peak721	1576.87	17.46468	86199	IHMA87_06205	85681	86637	-	0
IHMA87_1	peak415	1552.47	17.28588	4126587	IHMA87_03853	4126101	4126487	-	101
IHMA87_1	peak40	1549.74	14.600855	607880	IHMA87_00563	607779	607926	-	0
IHMA87_1	peak551	1497.66	16.84788	5271336	IHMA87_04957	5271087	5271761	-	0
IHMA87_1	peak400	1470.49	16.62947	3895136	IHMA87_03635	3894213	3895061	-	76
IHMA87_1	peak400	1470.49	16.62947	3895136	IHMA87_03636	3895213	3896757	+	76
IHMA87_1	peak630	1450.17	15.73506	6019851	IHMA87_05653	6019784	6020794	+	0
IHMA87_1	peak420	1430.87	16.391889999999997	4182107	IHMA87_03904	4180628	4182556	-	0
IHMA87_1	peak651	1392.82	15.65046	6177501	IHMA87_05796	6177290	6178384	+	0
IHMA87_1	peak19	1374.93	15.962265	252942	IHMA87_00223	252568	253509	+	0
IHMA87_1	peak429	1329.83	15.61867	4286699	IHMA87_04004	4285705	4286703	+	0
IHMA87_1	peak384	1320.66	14.39338	3653931	IHMA87_03404	3654468	3655577	+	536
IHMA87_1	peak257	1307.65	15.40577	2449529	IHMA87_02323	2449221	2449451	-	79
IHMA87_1	peak178	1156.48	14.23477	1837465	IHMA87_01704	1837545	1838402	-	79
IHMA87_1	peak344	1149.26	14.186135	3180002	IHMA87_02950	3179701	3180255	-	0
IHMA87_1	peak99	1100.15	13.756245	1044330	IHMA87_00981	1044466	1045107	+	135
IHMA87_1	peak470	1041.76	13.282605	4664405	IHMA87_04378	4663367	4664311	-	95
IHMA87_1	peak436	1037.72	13.258875	4393971	IHMA87_04108	4393978	4395474	-	6
IHMA87_1	peak224	994.51	12.92644	2240229	IHMA87_02092	2239696	2241684	+	0
IHMA87_1	peak135	966.67	12.54612	1360202	IHMA87_01257	1359590	1360495	-	0
IHMA87_1	peak494	951.69	12.566845	4948312	IHMA87_04628	4947985	4948362	-	0
IHMA87_1	peak695	939.52	12.192705	6504726	IHMA87_06097	6504719	6505399	-	0
IHMA87_1	peak596	937.77	12.446635	5572112	IHMA87_05239	5571993	5572799	-	0
IHMA87_1	peak416	900.78	11.1907	4129034	IHMA87_03855	4127562	4129295	+	0
IHMA87_1	peak50	886.41	11.977250000000002	684084	IHMA87_00641	684090	684440	+	5
IHMA87_1	peak105	856.29	11.73975	1063483	IHMA87_01000	1062838	1066485	+	0
IHMA87_1	peak216	846.94	11.461075	2132920	IHMA87_01982	2132909	2134153	+	0
IHMA87_1	peak506	843.7	11.626605	5046695	IHMA87_04723	5046529	5046990	+	0
IHMA87_1	peak493	815.87	11.389435	4908082	IHMA87_04592	4908075	4908326	+	0
IHMA87_1	peak474	782.4	11.112345	4711370	IHMA87_04416	4711143	4712255	-	0
IHMA87_1	peak143	772.49	10.75836	1431304	IHMA87_01321	1429124	1431517	+	0
IHMA87_1	peak482	755.17	10.862065	4826840	IHMA87_04532	4826166	4826519	-	322
IHMA87_1	peak332	750.0	10.557435	3071226	IHMA87_02851	3070744	3071205	+	22
IHMA87_1	peak402	738.11	10.71164	3913079	IHMA87_03650	3912127	3913260	+	0
IHMA87_2	peak729	735.62	10.579045	123657	IHMA87_06250	123750	123911	-	92
IHMA87_1	peak107	735.3	10.68141	1089077	IHMA87_01021	1088978	1090660	+	0
IHMA87_1	peak659	732.85	10.612135	6198365	IHMA87_05812	6198286	6200250	-	0
IHMA87_1	peak673	732.61	10.470635	6339990	IHMA87_05945	6339855	6340895	-	0
IHMA87_1	peak351	725.73	10.573235	3335580	IHMA87_03098	3335657	3336847	+	76
IHMA87_1	peak265	715.72	10.49426	2496751	IHMA87_02378	2496597	2496902	-	0
IHMA87_1	peak58	711.56	9.801605	702506	IHMA87_00666	702019	706092	+	0
IHMA87_1	peak461	697.64	10.32622	4584081	IHMA87_04300	4584090	4584629	-	8
IHMA87_1	peak172	694.71	10.316625	1791474	IHMA87_01659	1791498	1792814	+	23
IHMA87_1	peak443	692.26	10.30135	4482011	IHMA87_04197	4480470	4482617	-	0
IHMA87_1	peak473	687.06	10.25456	4700733	IHMA87_04408	4700825	4701775	-	91
IHMA87_1	peak158	660.98	9.987495	1635401	IHMA87_01499	1635501	1635710	-	99
IHMA87_2	peak725	653.06	9.16662	97214	IHMA87_06215	96408	97475	-	0
IHMA87_1	peak537	651.33	9.8857	5225227	IHMA87_04906	5225028	5225180	+	48
IHMA87_1	peak15	641.77	9.83535	180188	IHMA87_00156	179886	180491	+	0
IHMA87_1	peak375	635.69	9.781045	3617533	IHMA87_03347	3617251	3618246	-	0
IHMA87_1	peak240	633.78	9.755435	2323919	IHMA87_02177	2323857	2324825	-	0
IHMA87_1	peak127	632.76	9.750240000000002	1238297	IHMA87_01149	1237907	1238953	+	0
IHMA87_1	peak566	629.91	9.724405	5340351	IHMA87_05026	5339279	5340397	-	0
IHMA87_1	peak22	628.53	9.711895000000002	264397	IHMA87_00232	263937	264383	-	15
IHMA87_1	peak323	618.02	9.612775	3019856	IHMA87_02803	3018626	3019849	+	8
IHMA87_1	peak687	614.89	8.695465	6419191	IHMA87_06015	6418545	6419339	-	0
IHMA87_1	peak678	607.05	9.515035	6351620	IHMA87_05954	6351015	6351932	+	0
IHMA87_1	peak516	606.82	9.510625	5086914	IHMA87_04765	5086538	5087653	+	0
IHMA87_1	peak565	602.34	9.46071	5336423	IHMA87_05022	5335602	5336540	-	0
IHMA87_1	peak697	602.03	7.972365	6511546	IHMA87_06102	6510731	6512107	-	0
IHMA87_1	peak617	601.45	8.718589999999999	5824923	IHMA87_05482	5824531	5825181	+	0
IHMA87_1	peak165	600.22	9.428855	1717247	IHMA87_01588	1717426	1718484	+	178
IHMA87_1	peak92	598.99	9.411830000000002	983048	IHMA87_00920	981726	982949	-	100
IHMA87_1	peak320	594.46	9.392395	2955856	IHMA87_02755	2947193	2962168	+	0
IHMA87_1	peak258	580.86	8.078065	2452188	IHMA87_02329	2451727	2452626	-	0
IHMA87_1	peak647	578.4	8.567509999999999	6164985	IHMA87_05787	6164932	6165579	-	0
IHMA87_1	peak69	577.49	9.2298	754452	IHMA87_00716	754010	755734	+	0
IHMA87_1	peak318	574.3	9.17385	2920679	IHMA87_02738	2919826	2920686	-	0
IHMA87_1	peak350	572.42	8.202155000000001	3316302	IHMA87_03076	3315309	3316679	-	0
IHMA87_1	peak681	567.28	7.858684999999999	6395029	IHMA87_05992	6394748	6396049	+	0
IHMA87_1	peak585	552.75	8.989515	5515687	IHMA87_05183	5514900	5515964	-	0
IHMA87_1	peak76	543.18	8.900805	857893	IHMA87_00804	856541	858727	-	0
IHMA87_1	peak29	534.16	8.808395	359622	IHMA87_00324	358684	359835	-	0
IHMA87_1	peak567	521.32	8.66953	5342405	IHMA87_05029	5342110	5342421	-	0
IHMA87_1	peak487	491.59	8.387319999999999	4857717	IHMA87_04555	4847933	4860526	-	0
IHMA87_1	peak382	486.68	8.317585000000001	3633253	IHMA87_03370	3632392	3633882	-	0
IHMA87_1	peak448	485.41	8.306705	4518596	IHMA87_04233	4517898	4518908	-	0
IHMA87_1	peak273	480.11	8.251815	2519630	IHMA87_02404	2519666	2520520	+	35
IHMA87_1	peak201	468.9	8.102025000000001	2018668	IHMA87_01881	2018586	2023448	+	0
IHMA87_1	peak631	461.54	8.074285	6043211	IHMA87_05676	6042325	6043218	-	0
IHMA87_1	peak369	453.99	7.98639	3606529	IHMA87_03336	3606467	3606542	-	0
IHMA87_1	peak688	451.17	7.714005	6424952	IHMA87_06019	6423617	6424906	-	47
IHMA87_1	peak686	448.25	7.939375	6418443	IHMA87_06015	6418545	6419339	-	101
IHMA87_1	peak454	443.8	7.514420000000001	4549053	IHMA87_04255	4549307	4550128	-	253
IHMA87_2	peak727	434.29	7.798329999999999	101253	IHMA87_06219	100904	101743	+	0
IHMA87_1	peak38	430.08	7.745745	589564	IHMA87_00550	590570	591916	+	1005
IHMA87_1	peak122	426.03	7.251965	1216965	IHMA87_01124	1216428	1217495	+	0
IHMA87_1	peak414	421.31	7.646575	4108652	IHMA87_03833	4108417	4109502	-	0
IHMA87_1	peak519	420.0	7.655545	5093065	IHMA87_04771	5092880	5094145	-	0
IHMA87_1	peak5	415.8	7.591835	64836	IHMA87_00048	64723	65424	+	0
IHMA87_1	peak187	414.61	7.56346	1921186	IHMA87_01789	1920792	1921796	+	0
IHMA87_1	peak645	409.46	7.345865	6158251	IHMA87_05783	6157703	6158725	-	0
IHMA87_1	peak263	409.41	6.581015	2487517	IHMA87_02373	2487305	2488324	+	0
IHMA87_1	peak387	409.28	7.54449	3687959	IHMA87_03435	3686836	3689214	-	0
IHMA87_1	peak223	406.63	7.383075	2229436	IHMA87_02079	2227565	2229367	-	70
IHMA87_1	peak311	399.73	7.440045	2789458	IHMA87_02646	2788990	2790333	+	0
IHMA87_1	peak4	387.58	6.918855000000001	63138	IHMA87_00046	63029	63721	+	0
IHMA87_1	peak423	386.44	7.304544999999999	4214083	IHMA87_03938	4213082	4214206	-	0
IHMA87_1	peak456	385.98	6.887405	4554695	IHMA87_04262	4554722	4556020	-	26
IHMA87_1	peak621	385.11	7.249589999999999	5871776	IHMA87_05515	5870809	5871876	-	0
IHMA87_2	peak713	381.84	7.244429999999999	37260	IHMA87_06155	36831	37874	-	0
IHMA87_1	peak427	380.24	7.217789999999999	4269100	IHMA87_03988	4267797	4269041	-	60
IHMA87_1	peak279	362.98	7.029145	2540871	IHMA87_02425	2539245	2540792	+	80
IHMA87_1	peak124	362.62	6.7952650000000006	1229187	IHMA87_01137	1228872	1229648	+	0
IHMA87_1	peak385	357.71	6.995465	3679055	IHMA87_03426	3677478	3680204	+	0
IHMA87_1	peak41	355.82	6.94808	634564	IHMA87_00585	634485	635795	-	0
IHMA87_2	peak705	351.85	6.918089999999999	16031	IHMA87_06132	15939	16724	-	0
IHMA87_1	peak160	348.98	6.885	1663613	IHMA87_01532	1663238	1663753	+	0
IHMA87_1	peak570	347.94	6.72822	5366679	IHMA87_05051	5366760	5368040	-	80
IHMA87_1	peak166	347.74	6.806425	1740993	IHMA87_01609	1740279	1742465	-	0
IHMA87_1	peak237	342.43	6.26482	2312736	IHMA87_02164	2311142	2313043	-	0
IHMA87_2	peak739	341.1	6.783054999999999	152762	IHMA87_06280	152082	153116	-	0
IHMA87_1	peak640	339.66	6.78955	6144075	IHMA87_05775	6142794	6145409	+	0
IHMA87_2	peak741	338.5	6.761055	159579	IHMA87_06291	159408	159710	-	0
IHMA87_1	peak334	331.98	6.707215	3101023	IHMA87_02874	3100486	3101832	-	0
IHMA87_1	peak376	329.39	6.673744999999999	3618886	IHMA87_03349	3618632	3618922	-	0
IHMA87_1	peak129	327.55	6.657775	1256651	IHMA87_01166	1256692	1257540	-	40
IHMA87_1	peak39	324.59	6.5935950000000005	605911	IHMA87_00562	605583	607268	-	0
IHMA87_1	peak404	318.9	6.563395	3961308	IHMA87_03698	3960858	3961829	-	0
IHMA87_1	peak342	318.07	6.517860000000001	3137278	IHMA87_02912	3137465	3139048	-	186
IHMA87_1	peak549	309.72	6.428345	5266290	IHMA87_04953	5265468	5266568	-	0
IHMA87_2	peak731	306.31	6.40148	126213	IHMA87_06255	125791	126243	-	0
IHMA87_1	peak421	305.07	6.401260000000001	4196679	IHMA87_03919	4196666	4196908	-	0
IHMA87_1	peak298	304.98	6.36129	2701662	IHMA87_02566	2701228	2701890	+	0
IHMA87_1	peak521	293.96	6.265065	5097865	IHMA87_04779	5097984	5098958	+	118
IHMA87_1	peak561	293.2	6.253830000000001	5308099	IHMA87_04996	5307421	5308683	+	0
IHMA87_1	peak611	293.19	6.263915000000001	5766662	IHMA87_05434	5765429	5766631	-	32
IHMA87_1	peak72	290.79	6.233219999999999	803719	IHMA87_00754	803735	804244	-	15
IHMA87_1	peak614	290.56	6.234970000000001	5797860	IHMA87_05460	5797556	5798176	-	0
IHMA87_2	peak723	289.23	6.215045	88844	IHMA87_06209	88542	89729	+	0
IHMA87_1	peak572	288.93	5.99408	5391062	IHMA87_05066	5390729	5391235	-	0
IHMA87_1	peak379	286.55	5.742155	3631158	IHMA87_03368	3631097	3631312	-	0
IHMA87_1	peak409	285.89	6.1839	4032098	IHMA87_03762	4031636	4032364	+	0
IHMA87_2	peak728	285.83	6.016835	114816	IHMA87_06236	114587	114838	-	0
IHMA87_1	peak90	282.86	6.13965	974499	IHMA87_00912	974475	976214	-	0
IHMA87_1	peak371	281.98	6.123785	3608624	IHMA87_03340	3607966	3610023	-	0
IHMA87_1	peak438	272.08	6.017485000000001	4404082	IHMA87_04116	4403885	4404511	-	0
IHMA87_1	peak691	271.17	5.999415000000001	6468542	IHMA87_06060	6468140	6468640	-	0
IHMA87_1	peak66	267.4	5.867889999999999	715567	IHMA87_00674	715377	716012	+	0
IHMA87_1	peak327	264.78	5.926575	3042572	IHMA87_02826	3042248	3043945	-	0
IHMA87_1	peak67	256.18	4.92771	717337	IHMA87_00677	716936	717757	+	0
IHMA87_1	peak299	255.87	5.810185000000001	2705057	IHMA87_02573	2704702	2705199	+	0
IHMA87_1	peak544	253.44	5.7956	5240305	IHMA87_04927	5239525	5240649	-	0
IHMA87_1	peak451	253.43	5.794675	4539213	IHMA87_04247	4539053	4540870	-	0
IHMA87_1	peak684	252.65	5.78356	6406616	IHMA87_06001	6405524	6407014	-	0
IHMA87_1	peak559	249.93	5.726335	5304871	IHMA87_04994	5304225	5304917	-	0
IHMA87_1	peak377	249.84	5.749504999999999	3619368	IHMA87_03351	3619355	3619756	-	0
IHMA87_2	peak702	249.76	5.736995	6892	IHMA87_06124	4213	5367	+	1526
IHMA87_1	peak151	249.32	5.7428	1532486	IHMA87_01416	1531931	1533106	-	0
IHMA87_1	peak610	246.86	5.69866	5751528	IHMA87_05419	5751814	5752620	+	285
IHMA87_1	peak155	246.58	5.709555	1570603	IHMA87_01446	1570421	1571638	+	0
IHMA87_1	peak130	245.49	5.697865	1260130	IHMA87_01171	1260124	1261077	+	0
IHMA87_1	peak11	238.4	5.53353	134976	IHMA87_00110	134506	135060	+	0
IHMA87_1	peak302	237.77	5.55782	2712316	IHMA87_02581	2711702	2712889	+	0
IHMA87_1	peak503	237.39	5.597225	5029870	IHMA87_04709	5029775	5030752	-	0
IHMA87_1	peak74	231.69	5.526235	843842	IHMA87_00790	842326	843756	-	87
IHMA87_1	peak147	231.14	5.52346	1507959	IHMA87_01393	1508039	1508824	+	79
IHMA87_1	peak348	229.85	5.33516	3279378	IHMA87_03046	3278996	3280894	+	0
IHMA87_1	peak203	227.92	5.481540000000001	2055961	IHMA87_01910	2055894	2057159	-	0
IHMA87_1	peak471	226.68	5.45385	4666753	IHMA87_04379	4664530	4666728	+	26
IHMA87_1	peak322	226.02	5.45664	3011003	IHMA87_02794	3009878	3011503	-	0
IHMA87_1	peak319	225.89	5.453049999999999	2926765	IHMA87_02743	2925719	2927128	+	0
IHMA87_1	peak199	225.21	5.362214999999999	1997918	IHMA87_01866	1996899	1998863	+	0
IHMA87_1	peak652	225.08	5.301795	6178369	IHMA87_05796	6177290	6178384	+	0
IHMA87_1	peak541	223.08	5.40834	5229645	IHMA87_04916	5229045	5229692	+	0
IHMA87_1	peak71	220.15	5.38275	789586	IHMA87_00741	789414	790289	+	0
IHMA87_1	peak524	216.24	5.231425	5106197	IHMA87_04790	5106106	5106720	-	0
IHMA87_1	peak102	215.7	5.185715	1048705	IHMA87_00986	1048759	1050303	-	53
IHMA87_1	peak191	215.24	5.30272	1938422	IHMA87_01804	1938409	1939329	+	0
IHMA87_1	peak326	214.94	5.314555	3033817	IHMA87_02815	3033138	3034595	-	0
IHMA87_2	peak742	213.07	5.292895	171902	IHMA87_06306	171698	172270	-	0
IHMA87_1	peak646	208.44	5.13257	6158712	IHMA87_05783	6157703	6158725	-	0
IHMA87_1	peak465	208.08	5.083155	4628230	IHMA87_04341	4628209	4628742	-	0
IHMA87_1	peak682	206.96	5.179965	6399049	IHMA87_05995	6398569	6399627	+	0
IHMA87_1	peak696	204.77	5.139595	6507459	IHMA87_06098	6505636	6507471	-	0
IHMA87_1	peak472	202.89	5.154265	4667521	IHMA87_04381	4667645	4669357	+	123
IHMA87_1	peak150	200.5	5.129025	1531073	IHMA87_01414	1529568	1531013	-	61
IHMA87_1	peak511	199.02	5.111545	5066280	IHMA87_04743	5065509	5066357	-	0
IHMA87_1	peak114	198.62	5.09891	1172058	IHMA87_01086	1171771	1173210	+	0
IHMA87_1	peak346	197.81	5.09649	3214536	IHMA87_02985	3213113	3215263	+	0
IHMA87_1	peak685	196.97	5.085134999999999	6409682	IHMA87_06005	6409548	6409841	+	0
IHMA87_1	peak671	195.5	5.06626	6334562	IHMA87_05942	6333215	6334504	-	59
IHMA87_1	peak218	195.32	5.05722	2159410	IHMA87_02012	2159284	2160417	-	0
IHMA87_1	peak388	193.97	5.03869	3697478	IHMA87_03443	3697486	3698247	-	7
IHMA87_1	peak220	192.83	5.028505	2202064	IHMA87_02054	2201890	2202095	-	0
IHMA87_1	peak20	192.23	4.8712800000000005	256421	IHMA87_00226	256277	257155	+	0
IHMA87_1	peak251	190.6	4.808339999999999	2422491	IHMA87_02286	2422458	2423687	-	0
IHMA87_1	peak447	188.58	4.97015	4513475	IHMA87_04229	4513343	4514389	-	0
IHMA87_1	peak313	187.94	4.96168	2809157	IHMA87_02666	2809188	2809802	+	30
IHMA87_2	peak706	186.5	4.946515	16763	IHMA87_06133	16740	17357	-	0
IHMA87_1	peak624	186.39	4.944545	5898485	IHMA87_05535	5898413	5898946	+	0
IHMA87_1	peak674	186.38	4.9052050000000005	6340971	IHMA87_05946	6340979	6341620	-	7
IHMA87_1	peak393	182.29	4.88166	3749376	IHMA87_03495	3748859	3749320	-	57
IHMA87_1	peak352	182.22	4.88108	3360156	IHMA87_03116	3359522	3360217	+	0
IHMA87_2	peak712	181.38	4.8768	34799	IHMA87_06152	33987	35630	-	0
IHMA87_1	peak188	181.3	4.357185	1929839	IHMA87_01797	1929595	1931592	+	0
IHMA87_2	peak733	179.95	4.745950000000001	134225	IHMA87_06266	133968	134237	-	0
IHMA87_1	peak300	178.64	4.832095000000001	2706964	IHMA87_02576	2707125	2707370	+	160
IHMA87_1	peak683	177.8	4.82967	6401323	IHMA87_05997	6401196	6402623	-	0
IHMA87_1	peak239	176.28	4.8048850000000005	2318827	IHMA87_02171	2318780	2319202	+	0
IHMA87_1	peak603	175.66	4.801295	5652694	IHMA87_05327	5652663	5654573	-	0
IHMA87_1	peak672	175.14	4.793315	6335980	IHMA87_05943	6334930	6336030	+	0
IHMA87_2	peak699	175.07	4.78554	2341	IHMA87_06121	2152	3195	+	0
IHMA87_1	peak118	174.35	4.78462	1193553	IHMA87_01110	1193416	1194669	+	0
IHMA87_2	peak719	174.33	4.783345000000001	78790	IHMA87_06195	78774	79877	+	0
IHMA87_1	peak36	173.93	4.776165	581205	IHMA87_00541	581264	582175	-	58
IHMA87_1	peak489	173.66	4.77605	4862970	IHMA87_04558	4862297	4863511	-	0
IHMA87_1	peak403	170.09	4.72625	3956246	IHMA87_03692	3956259	3957839	+	12
IHMA87_1	peak269	170.03	4.405135	2509259	IHMA87_02393	2509053	2509940	+	0
IHMA87_1	peak297	168.88	4.702624999999999	2687963	IHMA87_02549	2687926	2688486	-	0
IHMA87_1	peak355	167.98	4.68363	3397286	IHMA87_03148	3395462	3397186	-	101
IHMA87_1	peak196	166.01	4.65954	1993768	IHMA87_01864	1992943	1993776	+	0
IHMA87_1	peak182	165.22	4.643255	1884042	IHMA87_01755	1883673	1883951	+	92
IHMA87_1	peak600	165.16	4.658745	5625670	IHMA87_05297	5625418	5625546	-	125
IHMA87_1	peak608	164.79	4.652955	5743778	IHMA87_05415	5742903	5743838	-	0
IHMA87_1	peak534	164.71	4.634180000000001	5213325	IHMA87_04888	5212947	5213654	+	0
IHMA87_1	peak540	164.38	4.549709999999999	5229171	IHMA87_04916	5229045	5229692	+	0
IHMA87_1	peak540	164.38	4.549709999999999	5229171	IHMA87_04917	5229129	5229277	-	0
IHMA87_2	peak709	164.2	4.639975	26998	IHMA87_06144	26047	27324	-	0
IHMA87_1	peak65	162.97	4.464235	713728	IHMA87_00672	713632	714825	+	0
IHMA87_1	peak432	162.76	4.62203	4343093	IHMA87_04060	4342257	4342967	-	127
IHMA87_1	peak331	162.52	4.62122	3068215	IHMA87_02848	3068153	3069205	-	0
IHMA87_1	peak310	161.93	4.61311	2788400	IHMA87_02645	2788411	2788629	-	10
IHMA87_1	peak63	161.85	4.058935	711684	IHMA87_00671	711481	713601	+	0
IHMA87_1	peak195	161.4	4.597245	1973300	IHMA87_01842	1973359	1974867	+	58
IHMA87_1	peak386	161.14	4.568925	3682641	IHMA87_03429	3682183	3682680	-	0
IHMA87_1	peak660	160.64	4.564539999999999	6199456	IHMA87_05812	6198286	6200250	-	0
IHMA87_1	peak282	160.26	4.57141	2548657	IHMA87_02431	2548489	2551074	-	0
IHMA87_1	peak528	158.3	4.55486	5172702	IHMA87_04843	5172745	5173581	-	42
IHMA87_1	peak445	157.19	4.54351	4488482	IHMA87_04204	4487588	4488442	-	41
IHMA87_1	peak557	156.21	4.533905000000001	5297947	IHMA87_04986	5297401	5298339	+	0
IHMA87_1	peak156	156.11	4.528235	1572593	IHMA87_01448	1572454	1573611	+	0
IHMA87_1	peak542	155.26	4.502940000000001	5234244	IHMA87_04922	5233296	5234375	-	0
IHMA87_1	peak35	155.14	4.51677	537516	IHMA87_00490	537302	537826	-	0
IHMA87_2	peak722	154.87	4.50958	87952	IHMA87_06208	87698	88549	+	0
IHMA87_1	peak47	154.84	4.42244	660499	IHMA87_00612	659561	661669	+	0
IHMA87_1	peak579	154.45	4.501825	5468552	IHMA87_05140	5468098	5469957	+	0
IHMA87_1	peak162	154.41	4.314495	1706835	IHMA87_01577	1704427	1706925	+	0
IHMA87_1	peak278	152.92	4.464175	2534626	IHMA87_02421	2534662	2537208	+	35
IHMA87_1	peak476	150.25	4.4501800000000005	4727844	IHMA87_04434	4727655	4727990	+	0
IHMA87_1	peak12	150.11	4.44567	141323	IHMA87_00119	140901	141374	+	0
IHMA87_1	peak609	149.66	4.431760000000001	5750979	IHMA87_05418	5749040	5750908	+	72
IHMA87_1	peak131	148.74	4.42736	1281469	IHMA87_01190	1281228	1282700	-	0
IHMA87_1	peak395	148.27	4.377305	3768397	IHMA87_03510	3766942	3768417	-	0
IHMA87_1	peak657	147.63	4.396319999999999	6196242	IHMA87_05811	6196423	6197796	-	180
IHMA87_1	peak555	144.8	4.04094	5282260	IHMA87_04969	5281547	5282293	+	0
IHMA87_1	peak13	143.7	4.333545	148050	IHMA87_00127	148039	148320	-	0
IHMA87_1	peak578	143.36	4.34838	5467725	IHMA87_05139	5467654	5467857	+	0
IHMA87_1	peak123	141.65	4.316065	1222843	IHMA87_01130	1221932	1223059	+	0
IHMA87_1	peak31	141.63	4.324645	400053	IHMA87_00368	399559	400698	-	0
IHMA87_1	peak481	141.57	4.32418	4818010	IHMA87_04521	4817746	4818204	-	0
IHMA87_1	peak86	141.56	4.322559999999999	941648	IHMA87_00884	940785	941951	+	0
IHMA87_1	peak121	138.36	4.052205000000001	1216446	IHMA87_01124	1216428	1217495	+	0
IHMA87_1	peak337	138.27	4.276235	3120146	IHMA87_02895	3119726	3120166	-	0
IHMA87_1	peak247	138.06	4.27346	2397056	IHMA87_02258	2396421	2397041	+	16
IHMA87_1	peak115	137.9	4.24959	1173688	IHMA87_01087	1173399	1174754	+	0
IHMA87_1	peak228	137.84	4.269864999999999	2260626	IHMA87_02114	2260583	2260672	-	0
IHMA87_1	peak119	137.4	4.25724	1194543	IHMA87_01110	1193416	1194669	+	0
IHMA87_1	peak598	136.82	4.2569	5600764	IHMA87_05268	5600842	5602197	+	77
IHMA87_1	peak34	136.49	4.242765	510877	IHMA87_00463	510240	510755	+	123
IHMA87_1	peak505	136.37	4.237895	5045479	IHMA87_04722	5045525	5046448	-	45
IHMA87_1	peak312	136.11	4.232395	2803854	IHMA87_02657	2802501	2803745	-	110
IHMA87_1	peak575	135.16	4.22771	5429643	IHMA87_05096	5429003	5429617	-	27
IHMA87_1	peak2	134.54	4.22019	25691	IHMA87_00025	25129	26046	+	0
IHMA87_2	peak743	133.97	4.21544	172943	IHMA87_06307	172320	173423	-	0
IHMA87_1	peak498	133.95	4.212545	4968563	IHMA87_04645	4967385	4968566	-	0
IHMA87_1	peak293	133.22	4.141875000000001	2672168	IHMA87_02535	2671522	2673168	-	0
IHMA87_1	peak78	133.12	3.91697	863713	IHMA87_00809	863184	863972	+	0
IHMA87_1	peak638	132.79	4.1961	6138200	IHMA87_05769	6137787	6138125	-	76
IHMA87_1	peak698	131.27	3.87706	6513717	IHMA87_06104	6513049	6514593	-	0
IHMA87_1	peak586	131.26	4.170745	5519188	IHMA87_05186	5518968	5519477	+	0
IHMA87_1	peak378	130.33	4.050090000000001	3620020	IHMA87_03352	3620042	3621136	-	21
IHMA87_1	peak221	128.15	4.12396	2210422	IHMA87_02062	2208776	2210455	+	0
IHMA87_1	peak634	127.72	4.11897	6075237	IHMA87_05704	6074906	6076090	-	0
IHMA87_1	peak514	127.5	4.111555	5077170	IHMA87_04756	5076034	5077170	-	1
IHMA87_1	peak605	127.39	4.1181600000000005	5725445	IHMA87_05396	5725410	5726123	-	0
IHMA87_1	peak242	126.46	4.0996	2341137	IHMA87_02193	2340286	2341197	-	0
IHMA87_1	peak200	126.45	4.100565	2010414	IHMA87_01874	2010398	2012029	-	0
IHMA87_1	peak68	125.16	4.002435	720818	IHMA87_00686	720717	721256	+	0
IHMA87_1	peak190	124.27	4.059675	1932284	IHMA87_01799	1932180	1932255	-	30
IHMA87_2	peak735	120.88	3.97956	141899	IHMA87_06274	142113	144077	+	213
IHMA87_1	peak408	120.81	4.01417	4028735	IHMA87_03760	4028594	4030195	+	0
IHMA87_1	peak336	120.69	4.016484999999999	3113021	IHMA87_02885	3112978	3113262	-	0
IHMA87_1	peak232	120.35	4.0078	2302154	IHMA87_02154	2300679	2301986	-	169
IHMA87_1	peak513	119.46	3.965255	5074561	IHMA87_04754	5074292	5074720	-	0
IHMA87_1	peak623	116.22	3.947115	5892780	IHMA87_05530	5892115	5892882	-	0
IHMA87_2	peak718	116.17	3.934725	73171	IHMA87_06192	73522	74127	-	350
IHMA87_1	peak133	114.98	3.916885	1314246	IHMA87_01219	1314242	1315651	+	0
IHMA87_1	peak286	114.72	3.92407	2572349	IHMA87_02440	2570534	2572363	-	0
IHMA87_1	peak185	114.15	3.912145	1904656	IHMA87_01776	1903763	1905097	-	0
IHMA87_1	peak169	114.07	3.901135	1767902	IHMA87_01633	1767744	1767956	+	0
IHMA87_1	peak618	113.52	3.765935	5833401	IHMA87_05489	5831924	5833681	-	0
IHMA87_1	peak545	112.28	3.883775	5242073	IHMA87_04930	5241993	5243969	-	0
IHMA87_1	peak648	112.1	3.50266	6169372	IHMA87_05790	6168722	6170434	+	0
IHMA87_1	peak694	110.99	3.719025	6502683	IHMA87_06094	6502377	6503132	-	0
IHMA87_1	peak113	110.81	3.84845	1124072	IHMA87_01046	1123088	1124041	-	32
IHMA87_1	peak469	109.93	3.84649	4661894	IHMA87_04376	4661437	4662264	-	0
IHMA87_1	peak60	109.35	3.666345	706985	IHMA87_00667	706158	710357	+	0
IHMA87_1	peak290	108.1	3.80273	2636091	IHMA87_02499	2635601	2636281	-	0
IHMA87_1	peak271	106.88	3.789965	2511250	IHMA87_02394	2509975	2511201	-	50
IHMA87_1	peak230	106.8	3.794485	2295947	IHMA87_02152	2296030	2299149	-	82
IHMA87_1	peak173	105.34	3.769475	1793042	IHMA87_01660	1793263	1794585	+	220
IHMA87_1	peak205	102.9	3.729395	2081778	IHMA87_01933	2080814	2081773	-	6
IHMA87_1	peak365	102.79	3.661775	3553329	IHMA87_03283	3552453	3553751	+	0
IHMA87_1	peak204	102.08	3.71829	2079038	IHMA87_01930	2078173	2079759	-	0
IHMA87_1	peak244	101.76	3.717365	2353486	IHMA87_02208	2351511	2353703	-	0
IHMA87_1	peak49	100.45	3.69107	673509	IHMA87_00628	672915	673559	-	0
IHMA87_1	peak417	100.07	3.68922	4131793	IHMA87_03858	4131578	4132822	+	0
IHMA87_1	peak405	98.28	3.40642	3965950	IHMA87_03704	3965481	3966371	-	0
IHMA87_1	peak219	98.07	3.65622	2164880	IHMA87_02017	2163515	2165170	-	0
IHMA87_1	peak75	97.31	3.610775	844333	IHMA87_00791	844152	845825	+	0
IHMA87_1	peak215	97.28	3.64278	2127572	IHMA87_01975	2127328	2127555	+	18
IHMA87_1	peak356	97.26	3.643825	3404080	IHMA87_03157	3403820	3404086	-	0
IHMA87_1	peak410	96.49	3.62402	4054056	IHMA87_03781	4052825	4055062	-	0
IHMA87_1	peak324	95.8	3.61232	3022856	IHMA87_02807	3023048	3024406	+	191
IHMA87_1	peak248	95.55	3.610005	2400942	IHMA87_02263	2401005	2401196	+	62
IHMA87_1	peak353	95.53	3.614645	3383675	IHMA87_03138	3382129	3384000	+	0
IHMA87_1	peak633	94.4	3.59415	6067804	IHMA87_05697	6067480	6067908	-	0
IHMA87_1	peak306	93.32	3.571445	2732924	IHMA87_02602	2732944	2734332	-	19
IHMA87_1	peak547	93.07	3.51827	5262709	IHMA87_04950	5262333	5262770	+	0
IHMA87_1	peak136	91.66	3.5437700000000003	1362431	IHMA87_01259	1362449	1364068	+	17
IHMA87_1	peak24	91.2	3.36891	288052	IHMA87_00258	287801	288667	-	0
IHMA87_1	peak17	90.7	3.5311449999999995	196004	IHMA87_00167	194584	195990	+	15
IHMA87_1	peak137	90.51	3.52802	1371808	IHMA87_01266	1371828	1372868	+	19
IHMA87_1	peak628	89.71	3.5191050000000006	5952819	IHMA87_05588	5952657	5954051	-	0
IHMA87_1	peak460	89.25	3.506595	4581398	IHMA87_04295	4581437	4581670	+	38
IHMA87_1	peak6	89.2	3.505435	85024	IHMA87_00070	84916	85191	+	0
IHMA87_1	peak111	88.1	3.48633	1108158	IHMA87_01035	1108124	1108438	+	0
IHMA87_1	peak510	85.97	3.451935	5065316	IHMA87_04740	5065119	5065468	-	0
IHMA87_1	peak510	85.97	3.451935	5065316	IHMA87_04742	5065130	5065464	-	0
IHMA87_1	peak510	85.97	3.451935	5065316	IHMA87_04741	5065122	5065469	-	0
IHMA87_1	peak260	85.91	3.45576	2465700	IHMA87_02350	2465647	2466003	+	0
IHMA87_1	peak148	85.88	3.45298	1515793	IHMA87_01402	1514303	1515796	+	0
IHMA87_1	peak276	84.27	3.42426	2526039	IHMA87_02411	2526203	2526715	-	163
IHMA87_1	peak181	83.55	3.411055	1860220	IHMA87_01727	1858801	1860141	-	80
IHMA87_1	peak641	83.12	3.26358	6145287	IHMA87_05775	6142794	6145409	+	0
IHMA87_2	peak717	81.24	3.37168	61028	IHMA87_06179	60949	61401	+	0
IHMA87_1	peak225	79.75	3.344125	2250528	IHMA87_02101	2250183	2250617	+	0
IHMA87_1	peak606	75.54	3.2109250000000005	5736482	IHMA87_05408	5736410	5737609	+	0
IHMA87_1	peak142	75.35	3.264305	1424978	IHMA87_01317	1424924	1425679	+	0
