## Supplementary Dataset 1 for "Determination of the Two-Component Systems regulatory network reveals core and accessory regulations across *Pseudomonas aeruginosa* lineages": CS40_CbrB-PA14_62540_ALLpeaks_PA14.tab

chrom	peakID	log(qvalue)	fold_enrichment	summit_position	closest_gene	gene_start	gene_end	strand	distance_to_closest_gene
refseq|NC_008463.1|chromosome	peak0	5.42	1.52984	4751594	PA14_53580	4751681	4752283	+	86
refseq|NC_008463.1|chromosome	peak1	4.48	1.33585	5461542	PA14_61200	5458870	5464854	-	0
