## Supplementary Dataset 1 for "Determination of the Two-Component Systems regulatory network reveals core and accessory regulations across *Pseudomonas aeruginosa* lineages": CS40_CbrB-PA4726_ALLpeaks_PAO1.tab

chrom	peakID	log(qvalue)	fold_enrichment	summit_position	closest_gene	gene_start	gene_end	strand	distance_to_closest_gene
refseq|NC_002516.2|chromosome	peak348	16382.77	97.07723	3434889	PA3065	3434373	3435359	-	0
refseq|NC_002516.2|chromosome	peak684	14007.96	68.910845	6135607	PA5446	6135709	6135912	+	101
refseq|NC_002516.2|chromosome	peak460	11228.19	72.83224999999999	4398361	PA3924	4398259	4399941	-	0
refseq|NC_002516.2|chromosome	peak581	10394.77	68.71218000000002	5311356	PA4729	5311464	5312264	+	107
refseq|NC_002516.2|chromosome	peak633	9675.12	65.220825	5745070	PA5101	5745079	5745876	-	8
refseq|NC_002516.2|chromosome	peak567	9672.55	65.29262	5251850	PA4683	5251871	5252473	-	20
refseq|NC_002516.2|chromosome	peak307	9191.17	62.452205	3058963	PA2704	3057902	3058921	-	43
refseq|NC_002516.2|chromosome	peak596	8832.37	61.105015	5403099	PA4813	5402016	5402945	-	155
refseq|NC_002516.2|chromosome	peak143	7716.05	54.85235	1369382	PA1261	1369418	1370092	-	35
refseq|NC_002516.2|chromosome	peak475	7398.18	53.4267	4536866	PA4056	4536921	4538042	-	54
refseq|NC_002516.2|chromosome	peak563	7145.95	51.72951	5199435	PA4632	5199503	5200324	-	67
refseq|NC_002516.2|chromosome	peak579	7013.28	50.71863	5308445	PA4726.1	5308433	5308493	+	0
refseq|NC_002516.2|chromosome	peak198	6946.4	50.54465	1903811	PA1760	1901524	1904247	+	0
refseq|NC_002516.2|chromosome	peak668	6771.17	49.86251	6058386	PA5379	6056877	6058253	+	134
refseq|NC_002516.2|chromosome	peak51	6758.22	49.67244	538180	PA0477	538217	539143	-	36
refseq|NC_002516.2|chromosome	peak103	6716.73	49.95039	971785	PA0887.1	971858	971972	+	72
refseq|NC_002516.2|chromosome	peak121	5798.47	44.263525	1101539	PA1017	1100930	1103077	+	0
refseq|NC_002516.2|chromosome	peak461	5670.55	43.15069	4399156	PA3924	4398259	4399941	-	0
refseq|NC_002516.2|chromosome	peak171	5656.36	43.607265	1617315	PA1490	1617489	1618265	-	173
refseq|NC_002516.2|chromosome	peak409	5437.78	42.126355	3930486	PA3515	3930743	3931816	-	256
refseq|NC_002516.2|chromosome	peak79	5098.68	28.62702	725354	PA0668.4	724103	726993	+	0
refseq|NC_002516.2|chromosome	peak571	5095.66	29.40524	5266002	PA4690.2	5264362	5267252	-	0
refseq|NC_002516.2|chromosome	peak508	5080.05	28.985535	4790473	PA4280.2	4788836	4791724	-	0
refseq|NC_002516.2|chromosome	peak665	5032.83	28.79799	6041483	PA5369.2	6039846	6042736	-	0
refseq|NC_002516.2|chromosome	peak430	4986.29	39.1605	4131536	PA3690	4131536	4133758	+	0
refseq|NC_002516.2|chromosome	peak286	4813.12	31.16017	2905413	PA2570	2905182	2905550	-	0
refseq|NC_002516.2|chromosome	peak515	4745.8	38.037335	4870715	PA4342	4870428	4871912	-	0
refseq|NC_002516.2|chromosome	peak314	4744.26	35.187515	3092714	PA2732	3090221	3093661	-	0
refseq|NC_002516.2|chromosome	peak353	4737.45	38.3281	3460333	PA3083	3460380	3463037	-	46
refseq|NC_002516.2|chromosome	peak14	4397.31	36.412715	188771	PA0164	186832	188448	+	324
refseq|NC_002516.2|chromosome	peak505	4307.78	35.634035	4781808	PA4272.1	4781786	4781978	+	0
refseq|NC_002516.2|chromosome	peak15	4206.88	34.925125	193103	PA0169	192965	193672	-	0
refseq|NC_002516.2|chromosome	peak551	4139.59	34.13941	5102755	PA4554	5100683	5104168	+	0
refseq|NC_002516.2|chromosome	peak389	3944.12	33.201615000000004	3725476	PA3323	3725580	3726455	+	103
refseq|NC_002516.2|chromosome	peak381	3821.35	32.99367	3649574	PA3262	3649705	3650466	-	130
refseq|NC_002516.2|chromosome	peak469	3808.64	32.46718	4488267	PA4008	4488410	4489633	+	142
refseq|NC_002516.2|chromosome	peak140	3704.36	31.891555000000004	1328512	PA1226	1328545	1329153	+	32
refseq|NC_002516.2|chromosome	peak328	3675.75	31.600255	3214072	PA2861	3213538	3214086	+	0
refseq|NC_002516.2|chromosome	peak574	3319.85	29.47964	5275895	PA4696	5274008	5275732	-	164
refseq|NC_002516.2|chromosome	peak549	3185.22	27.631615	5069180	PA4525	5069082	5069531	-	0
refseq|NC_002516.2|chromosome	peak73	3068.75	27.37447	702467	PA0646	701477	702529	+	0
refseq|NC_002516.2|chromosome	peak601	2804.64	25.973820000000003	5469318	PA4872	5469115	5469978	-	0
refseq|NC_002516.2|chromosome	peak369	2766.3	19.252515	3540486	PA3156	3540210	3540785	-	0
refseq|NC_002516.2|chromosome	peak569	2764.86	25.9451	5259223	PA4688	5258724	5260262	+	0
refseq|NC_002516.2|chromosome	peak175	2743.62	25.799815	1638494	PA1508	1638379	1638639	-	0
refseq|NC_002516.2|chromosome	peak501	2651.03	24.752185	4773414	PA4269	4772279	4776478	-	0
refseq|NC_002516.2|chromosome	peak406	2648.46	25.12065	3915682	PA3498	3915807	3916763	-	124
refseq|NC_002516.2|chromosome	peak390	2611.5	24.677365	3727217	PA3324	3726452	3728230	+	0
refseq|NC_002516.2|chromosome	peak39	2466.56	23.6733	411199	PA0367	411224	411871	+	24
refseq|NC_002516.2|chromosome	peak61	2465.72	24.053925	650491	PA0591	650158	650538	-	0
refseq|NC_002516.2|chromosome	peak696	2416.08	23.714135	6208560	PA5516	6208575	6209441	+	14
refseq|NC_002516.2|chromosome	peak418	2397.12	23.37962	4010355	PA3578	4009542	4010327	-	29
refseq|NC_002516.2|chromosome	peak77	2353.17	20.602325	720614	PA0668	720357	721556	+	0
refseq|NC_002516.2|chromosome	peak114	2340.46	22.49885	1053246	PA0967	1052289	1053347	+	0
refseq|NC_002516.2|chromosome	peak272	2265.16	20.51658	2705824	PA2422	2705773	2706087	+	0
refseq|NC_002516.2|chromosome	peak662	2226.61	22.416085	6004334	PA5335	6004277	6005140	+	0
refseq|NC_002516.2|chromosome	peak537	2216.46	22.340265	5001286	PA4472	5000452	5001801	-	0
refseq|NC_002516.2|chromosome	peak78	2184.9	18.703965	723552	PA0668.1	722096	723631	+	0
refseq|NC_002516.2|chromosome	peak499	2145.31	21.31753	4769973	PA4266	4769035	4771155	-	0
refseq|NC_002516.2|chromosome	peak33	2134.11	21.609165000000004	352365	PA0312	352430	352924	+	64
refseq|NC_002516.2|chromosome	peak85	2120.53	5.802495	788960	PA0718	789360	789650	+	399
refseq|NC_002516.2|chromosome	peak509	2066.44	18.033335	4792269	PA4280.5	4792196	4793731	-	0
refseq|NC_002516.2|chromosome	peak532	2062.12	19.669935	4984395	PA4450	4984205	4985470	-	0
refseq|NC_002516.2|chromosome	peak178	2036.26	20.868075	1660679	PA1526	1660727	1661386	+	47
refseq|NC_002516.2|chromosome	peak82	2029.3	19.90964	756107	PA0690	749957	762499	+	0
refseq|NC_002516.2|chromosome	peak670	1994.65	20.56362	6061952	PA5383	6061341	6062408	+	0
refseq|NC_002516.2|chromosome	peak374	1982.99	20.638945	3575752	PA3185	3574846	3575697	-	56
refseq|NC_002516.2|chromosome	peak666	1927.09	15.920345	6043286	PA5369.5	6043208	6044743	-	0
refseq|NC_002516.2|chromosome	peak35	1926.19	20.492305	370584	PA0329	370706	371038	-	121
refseq|NC_002516.2|chromosome	peak572	1894.35	15.80479	5267800	PA4690.5	5267724	5269259	-	0
refseq|NC_002516.2|chromosome	peak133	1811.83	17.689525	1248589	PA1153	1247932	1248486	-	104
refseq|NC_002516.2|chromosome	peak172	1731.94	18.72607	1618302	PA1490	1617489	1618265	-	38
refseq|NC_002516.2|chromosome	peak513	1615.66	17.967025	4854921	PA4326	4854595	4854978	-	0
refseq|NC_002516.2|chromosome	peak486	1467.71	16.675435	4713067	PA4209	4712095	4713099	-	0
refseq|NC_002516.2|chromosome	peak536	1437.06	16.52216	4997455	PA4468	4997439	4998050	-	0
refseq|NC_002516.2|chromosome	peak395	1433.41	16.51342	3787771	PA3381	3787489	3788211	-	0
refseq|NC_002516.2|chromosome	peak548	1418.18	16.30031	5063890	PA4521	5063941	5064777	-	50
refseq|NC_002516.2|chromosome	peak439	1367.74	16.24096	4205023	PA3753	4204734	4205258	-	0
refseq|NC_002516.2|chromosome	peak340	1351.45	11.23842	3344084	PA2986	3343799	3345100	-	0
refseq|NC_002516.2|chromosome	peak308	1349.84	16.045295	3059811	PA2705	3059035	3060216	-	0
refseq|NC_002516.2|chromosome	peak540	1259.83	15.139425	5008620	PA4476	5004798	5008628	-	0
refseq|NC_002516.2|chromosome	peak247	1254.25	12.163655	2451459	PA2229	2451707	2452426	+	247
refseq|NC_002516.2|chromosome	peak482	1240.15	15.023229999999998	4619509	PA4131	4619314	4621035	+	0
refseq|NC_002516.2|chromosome	peak494	1227.66	13.357455000000002	4764213	PA4257	4763544	4764230	-	0
refseq|NC_002516.2|chromosome	peak626	1201.33	14.647745	5692575	PA5053	5692576	5693109	+	0
refseq|NC_002516.2|chromosome	peak96	1177.8	14.62819	928929	PA0849	927880	928830	+	100
refseq|NC_002516.2|chromosome	peak491	1169.07	14.3016	4753262	PA4236	4752260	4753708	-	0
refseq|NC_002516.2|chromosome	peak631	1168.06	14.57697	5714441	PA5077	5714270	5716855	-	0
refseq|NC_002516.2|chromosome	peak99	1147.21	14.23926	958308	PA0876	958406	959350	+	97
refseq|NC_002516.2|chromosome	peak156	1145.18	14.339225	1493345	PA1376	1493090	1494823	-	0
refseq|NC_002516.2|chromosome	peak519	1134.58	14.19556	4895580	PA4367	4894459	4896522	+	0
refseq|NC_002516.2|chromosome	peak504	1108.78	12.605785	4780128	PA4270	4776544	4780617	-	0
refseq|NC_002516.2|chromosome	peak361	1100.17	13.94308	3506225	PA3123	3505865	3506242	-	0
refseq|NC_002516.2|chromosome	peak641	1096.88	13.754180000000002	5823780	PA5172	5823716	5824726	+	0
refseq|NC_002516.2|chromosome	peak154	1054.4	11.269135	1488280	PA1372	1486960	1489095	-	0
refseq|NC_002516.2|chromosome	peak698	1044.74	11.8738	6249014	PA5554	6248278	6249654	-	0
refseq|NC_002516.2|chromosome	peak83	1025.07	13.258765	781685	PA0708	781259	782113	-	0
refseq|NC_002516.2|chromosome	peak246	959.24	11.296035	2444602	PA2221	2443161	2444366	+	237
refseq|NC_002516.2|chromosome	peak484	959.14	12.839895	4650636	PA4156	4650374	4652458	-	0
refseq|NC_002516.2|chromosome	peak410	944.37	12.626385	3943591	PA3523	3942650	3943807	-	0
refseq|NC_002516.2|chromosome	peak297	941.76	12.64343	2982416	PA2636	2981627	2982181	+	236
refseq|NC_002516.2|chromosome	peak44	939.4	11.05539	480810	PA0429	480056	481126	-	0
refseq|NC_002516.2|chromosome	peak341	914.84	12.41121	3345031	PA2986	3343799	3345100	-	0
refseq|NC_002516.2|chromosome	peak232	909.4	10.451805	2314860	PA2103	2314512	2315690	+	0
refseq|NC_002516.2|chromosome	peak493	906.94	11.662055	4763725	PA4257	4763544	4764230	-	0
refseq|NC_002516.2|chromosome	peak161	837.74	11.01299	1508230	PA1387	1507164	1508720	+	0
refseq|NC_002516.2|chromosome	peak80	820.41	11.592285	734063	PA0673	733673	733993	-	71
refseq|NC_002516.2|chromosome	peak447	807.06	11.45535	4273247	PA3816	4272801	4273577	-	0
refseq|NC_002516.2|chromosome	peak367	792.27	9.12175	3537247	PA3153	3536576	3537811	-	0
refseq|NC_002516.2|chromosome	peak462	785.94	11.26799	4399827	PA3924	4398259	4399941	-	0
refseq|NC_002516.2|chromosome	peak616	783.24	11.07874	5592120	PA4979	5591452	5592612	-	0
refseq|NC_002516.2|chromosome	peak197	770.82	10.92316	1866523	PA1726	1866241	1868535	-	0
refseq|NC_002516.2|chromosome	peak98	760.8	11.048865	955948	PA0875	955991	958186	-	42
refseq|NC_002516.2|chromosome	peak279	760.09	10.953255	2786407	PA2468	2786365	2786883	-	0
refseq|NC_002516.2|chromosome	peak425	733.13	10.092225	4085324	PA3648	4085062	4087455	-	0
refseq|NC_002516.2|chromosome	peak12	729.25	10.78646	175793	PA0154	175503	176108	+	0
refseq|NC_002516.2|chromosome	peak160	729.2	8.84583	1503230	PA1383	1501611	1503416	+	0
refseq|NC_002516.2|chromosome	peak93	722.34	10.771345	915926	PA0840	915043	916155	+	0
refseq|NC_002516.2|chromosome	peak234	718.03	10.72613	2318012	PA2106	2317400	2318134	+	0
refseq|NC_002516.2|chromosome	peak371	713.72	10.707425	3554371	PA3166	3554157	3555254	-	0
refseq|NC_002516.2|chromosome	peak273	709.44	10.45073	2721663	PA2425	2720767	2721531	-	133
refseq|NC_002516.2|chromosome	peak370	702.07	7.715565	3545652	PA3160	3545881	3546927	-	228
refseq|NC_002516.2|chromosome	peak233	678.66	9.16708	2317206	PA2105	2316708	2317403	+	0
refseq|NC_002516.2|chromosome	peak556	666.69	9.310295	5116607	PA4568	5116313	5116624	-	0
refseq|NC_002516.2|chromosome	peak242	664.76	10.02203	2409317	PA2189	2409107	2409661	+	0
refseq|NC_002516.2|chromosome	peak380	662.42	10.285825	3636235	PA3249	3635541	3636257	-	0
refseq|NC_002516.2|chromosome	peak606	651.3	10.04298	5514386	PA4914	5513732	5514670	+	0
refseq|NC_002516.2|chromosome	peak10	644.7	9.40514	158113	PA0138	157108	158034	+	80
refseq|NC_002516.2|chromosome	peak68	630.1	9.99326	685111	PA0625	683599	685836	+	0
refseq|NC_002516.2|chromosome	peak562	625.83	9.87621	5190218	PA4625	5186411	5192875	-	0
refseq|NC_002516.2|chromosome	peak75	617.4	9.793245	717215	PA0665	717231	717581	+	15
refseq|NC_002516.2|chromosome	peak408	614.18	9.487825	3918505	PA3502	3918471	3918788	-	0
refseq|NC_002516.2|chromosome	peak249	613.98	9.81544	2472422	PA2246	2472442	2472903	-	19
refseq|NC_002516.2|chromosome	peak182	595.17	9.44877	1722227	PA1583	1721496	1723268	+	0
refseq|NC_002516.2|chromosome	peak170	592.15	9.62608	1616536	PA1489	1615895	1617085	-	0
refseq|NC_002516.2|chromosome	peak489	589.56	9.58917	4722858	PA4219	4722851	4724356	-	0
refseq|NC_002516.2|chromosome	peak578	588.58	9.57885	5301744	PA4722	5301021	5302193	-	0
refseq|NC_002516.2|chromosome	peak336	588.48	9.440005	3316639	PA2956	3315754	3316650	-	0
refseq|NC_002516.2|chromosome	peak50	587.35	9.36621	534018	PA0472	533509	534027	-	0
refseq|NC_002516.2|chromosome	peak315	586.89	9.646275	3107790	PA2745	3107002	3107865	-	0
refseq|NC_002516.2|chromosome	peak644	582.2	9.513355	5836338	PA5183	5835994	5836401	+	0
