## Supplementary Dataset 1 for "Determination of the Two-Component Systems regulatory network reveals core and accessory regulations across *Pseudomonas aeruginosa* lineages": CS42_IrlR-IHMA87_05374_ALLpeaks_IHMA.tab

chrom	peakID	log(qvalue)	fold_enrichment	summit_position	closest_gene	gene_start	gene_end	strand	distance_to_closest_gene
IHMA87_1	peak19	82797.53	395.62108	2313181	IHMA87_02165	2313298	2313990	+	116
IHMA87_1	peak42	22473.09	145.623855	5700676	IHMA87_05374	5700629	5701426	+	0
IHMA87_1	peak28	2955.95	30.90243	3342439	IHMA87_03101	3341413	3342390	-	50
IHMA87_1	peak25	2661.59	27.852515000000004	2769461	IHMA87_02629	2769636	2770922	+	174
IHMA87_2	peak48	1981.77	20.019695	31216	IHMA87_06149	31259	31648	-	42
IHMA87_1	peak47	1870.79	21.671	6285918	IHMA87_05894	6283602	6285887	-	32
IHMA87_1	peak6	1474.08	19.11303	798314	IHMA87_00749	798369	799196	+	54
IHMA87_1	peak24	1385.91	17.644565	2506604	IHMA87_02390	2506702	2507004	+	97
IHMA87_1	peak0	1036.4	12.75676	58398	IHMA87_00045	59228	62380	+	829
IHMA87_1	peak7	1031.75	14.580165	1662474	IHMA87_01530	1662555	1662824	+	80
IHMA87_1	peak38	948.35	12.49722	5272158	IHMA87_04958	5271977	5272228	+	0
IHMA87_1	peak14	925.76	13.94623	2043826	IHMA87_01898	2043674	2043801	-	26
IHMA87_1	peak26	691.82	11.53701	3155234	IHMA87_02928	3155307	3156077	+	72
IHMA87_1	peak34	540.28	9.60428	4566429	IHMA87_04276	4566709	4567539	+	279
IHMA87_1	peak22	426.42	8.41356	2442892	IHMA87_02314	2442975	2443184	+	82
IHMA87_1	peak13	338.26	7.514424999999999	1973288	IHMA87_01842	1973359	1974867	+	70
IHMA87_1	peak41	262.41	6.55753	5419348	IHMA87_05086	5412339	5419265	-	84
IHMA87_1	peak20	232.67	6.12699	2400918	IHMA87_02262	2400200	2400880	-	39
IHMA87_1	peak43	208.94	5.3893450000000005	6100120	IHMA87_05727	6099050	6100165	-	0
IHMA87_1	peak29	164.92	5.1288800000000005	3406603	IHMA87_03161	3406732	3407703	+	128
IHMA87_1	peak32	153.93	4.958395	3997656	IHMA87_03733	3997744	3998457	+	87
IHMA87_1	peak3	148.58	4.32343	601527	IHMA87_00557	601457	603193	-	0
IHMA87_1	peak45	140.92	4.277085	6176894	IHMA87_05795	6175886	6177148	+	0
IHMA87_1	peak15	113.34	4.2307	2185720	IHMA87_02039	2185845	2185976	+	124
IHMA87_1	peak2	96.53	3.971135	299716	IHMA87_00267	298534	299505	+	212
IHMA87_1	peak31	90.11	3.83504	3737006	IHMA87_03480	3737085	3737945	-	78
IHMA87_1	peak8	88.92	3.816585	1690413	IHMA87_01558	1690523	1691359	+	109
IHMA87_1	peak23	85.24	3.39317	2469771	IHMA87_02354	2469588	2470184	+	0
IHMA87_1	peak36	77.63	3.48737	5164759	IHMA87_04837	5164832	5165560	+	72
IHMA87_1	peak27	54.65	3.10938	3297674	IHMA87_03060	3297029	3297667	+	8
IHMA87_1	peak9	48.25	2.93407	1792995	IHMA87_01659	1791498	1792814	+	182
IHMA87_1	peak18	45.37	2.84929	2305210	IHMA87_02158	2305254	2306180	-	43
IHMA87_1	peak4	43.56	2.69326	719326	IHMA87_00681	719105	719518	+	0
IHMA87_1	peak10	39.02	2.645385	1829413	IHMA87_01695	1829530	1830246	+	116
IHMA87_1	peak21	38.67	2.736375	2401364	IHMA87_02264	2401443	2401991	+	78
IHMA87_1	peak46	32.65	2.519225	6274576	IHMA87_05886	6274626	6275315	+	49
IHMA87_1	peak44	32.49	2.43335	6152502	IHMA87_05779	6151657	6153669	-	0
IHMA87_1	peak17	29.95	2.492005	2302897	IHMA87_02155	2302582	2302824	+	74
IHMA87_1	peak12	29.0	2.342865	1924498	IHMA87_01792	1924059	1925177	+	0
IHMA87_1	peak39	28.0	2.291795	5296730	IHMA87_04985	5295649	5296272	-	459
IHMA87_1	peak35	22.42	2.28436	4697794	IHMA87_04405	4697862	4699031	+	67
IHMA87_1	peak16	22.2	2.27633	2211259	IHMA87_02063	2210525	2211373	+	0
IHMA87_1	peak40	19.54	2.126805	5398089	IHMA87_05073	5396464	5398017	-	73
IHMA87_1	peak1	16.46	2.081195	244669	IHMA87_00215	244743	245282	+	73
IHMA87_1	peak33	11.59	1.86287	4354038	IHMA87_04067	4352092	4354080	-	0
