## Supplementary Dataset 1 for "Determination of the Two-Component Systems regulatory network reveals core and accessory regulations across *Pseudomonas aeruginosa* lineages": CS42_IrlR-PA14_64570_ALLpeaks_PA14.tab

chrom	peakID	log(qvalue)	fold_enrichment	summit_position	closest_gene	gene_start	gene_end	strand	distance_to_closest_gene
refseq|NC_008463.1|chromosome	peak25	31103.92	167.06062500000002	5751740	PA14_64570	5751808	5752497	+	67
refseq|NC_008463.1|chromosome	peak15	4531.75	34.29322	2783867	PA14_31970	2784041	2785327	+	173
refseq|NC_008463.1|chromosome	peak18	3704.85	32.663765	3427297	PA14_38430	3427393	3427797	+	95
refseq|NC_008463.1|chromosome	peak28	1189.49	14.424245	6310985	PA14_70860	6311131	6312102	-	145
refseq|NC_008463.1|chromosome	peak22	922.65	12.497785	4605931	PA14_51860	4605073	4605702	-	230
refseq|NC_008463.1|chromosome	peak7	817.46	11.663255	2155119	PA14_24650	2154740	2154952	-	168
refseq|NC_008463.1|chromosome	peak14	679.02	9.9477	2451313	PA14_28370	2451388	2451597	+	74
refseq|NC_008463.1|chromosome	peak6	618.61	9.15575	2030005	PA14_23380	2029301	2030569	+	0
refseq|NC_008463.1|chromosome	peak2	421.67	7.888445	1719401	PA14_19960	1719477	1719746	+	75
refseq|NC_008463.1|chromosome	peak21	240.14	5.76459	4081510	PA14_45920	4081597	4082310	+	86
refseq|NC_008463.1|chromosome	peak12	152.96	4.581495	2411592	PA14_27810	2410873	2411553	-	40
refseq|NC_008463.1|chromosome	peak9	141.02	4.307975	2278416	PA14_26080	2278467	2278667	+	50
refseq|NC_008463.1|chromosome	peak17	91.73	3.61991	2908508	PA14_33240	2908569	2909483	+	60
refseq|NC_008463.1|chromosome	peak24	57.49	2.91869	5464998	PA14_61200	5458870	5464854	-	145
refseq|NC_008463.1|chromosome	peak16	57.27	2.916375	2808427	PA14_32310	2808461	2808628	+	33
refseq|NC_008463.1|chromosome	peak13	45.73	2.763675	2412046	PA14_27840	2412042	2412659	+	0
refseq|NC_008463.1|chromosome	peak5	41.18	2.57808	2026760	PA14_23360	2026846	2027928	+	85
refseq|NC_008463.1|chromosome	peak8	40.81	2.566965	2201598	PA14_25180	2201686	2202387	+	87
refseq|NC_008463.1|chromosome	peak3	38.86	2.36621	1748184	PA14_20300	1748289	1749125	+	104
refseq|NC_008463.1|chromosome	peak19	34.02	2.4884250000000003	3797479	PA14_42680	3796555	3797424	-	56
refseq|NC_008463.1|chromosome	peak23	32.89	2.4414	5219680	PA14_58570	5217322	5219583	-	98
refseq|NC_008463.1|chromosome	peak10	32.22	2.44532	2313471	PA14_26540	2312746	2313594	+	0
refseq|NC_008463.1|chromosome	peak27	28.4	2.354575	6299645	PA14_70750	6299698	6300387	+	52
refseq|NC_008463.1|chromosome	peak1	26.6	2.23319	763482	PA14_08920	763287	763700	+	0
refseq|NC_008463.1|chromosome	peak11	26.13	2.28008	2319496	PA14_26610	2318660	2319382	+	115
refseq|NC_008463.1|chromosome	peak0	20.1	2.04075	244861	PA14_02740	244005	244787	-	75
refseq|NC_008463.1|chromosome	peak26	19.67	2.087535	6177897	PA14_69240	6176827	6177840	-	58
refseq|NC_008463.1|chromosome	peak20	16.51	2.017315	3963205	PA14_44500	3962539	3963087	+	119
refseq|NC_008463.1|chromosome	peak4	8.95	1.70344	1816898	PA14_21020	1809617	1816675	-	224
