## Supplementary Dataset 1 for "Determination of the Two-Component Systems regulatory network reveals core and accessory regulations across *Pseudomonas aeruginosa* lineages": CS42_IrlR-PA4885_ALLpeaks_PAO1.tab

chrom	peakID	log(qvalue)	fold_enrichment	summit_position	closest_gene	gene_start	gene_end	strand	distance_to_closest_gene
refseq|NC_002516.2|chromosome	peak25	42542.78	329.20481	5480333	PA4885	5480402	5481091	+	68
refseq|NC_002516.2|chromosome	peak10	6948.09	73.3765	2843472	PA2522	2842019	2843305	-	168
refseq|NC_002516.2|chromosome	peak28	1342.21	23.09428	6038058	PA5369	6038212	6039183	-	153
refseq|NC_002516.2|chromosome	peak5	1073.09	19.73268	2206895	PA2016	2206402	2206806	-	90
refseq|NC_002516.2|chromosome	peak18	941.98	17.492815	3414229	PA3049	3414401	3414613	+	171
refseq|NC_002516.2|chromosome	peak11	910.02	16.46577	3122655	PA2763	3122377	3122586	-	70
refseq|NC_002516.2|chromosome	peak1	835.23	16.360895	1045601	PA0959	1045832	1046461	+	230
refseq|NC_002516.2|chromosome	peak21	542.84	12.53906	3819878	PA3412	3819527	3819796	-	83
refseq|NC_002516.2|chromosome	peak3	337.87	9.35405	1562716	PA1434	1561919	1562632	-	85
refseq|NC_002516.2|chromosome	peak13	217.15	7.1827000000000005	3162665	PA2809	3162705	3163385	+	39
refseq|NC_002516.2|chromosome	peak8	161.16	6.136145	2724279	PA2428	2723309	2724223	-	57
refseq|NC_002516.2|chromosome	peak16	153.79	5.493035	3290937	PA2935	3290694	3291173	-	0
refseq|NC_002516.2|chromosome	peak24	134.85	5.239615	5193031	PA4625	5186411	5192875	-	157
refseq|NC_002516.2|chromosome	peak14	116.01	5.1716750000000005	3249894	PA2895	3249977	3250741	-	82
refseq|NC_002516.2|chromosome	peak9	97.79	4.724685	2818922	PA2501	2818719	2818886	-	37
refseq|NC_002516.2|chromosome	peak4	91.32	4.577045	1837359	PA1688	1837388	1838257	+	28
refseq|NC_002516.2|chromosome	peak12	63.04	3.86261	3162215	PA2807	3161599	3162216	-	0
refseq|NC_002516.2|chromosome	peak17	56.22	3.67211	3367755	PA3006	3366970	3367671	-	85
refseq|NC_002516.2|chromosome	peak6	51.4	3.2272800000000004	2447038	PA2224	2446597	2447325	-	0
refseq|NC_002516.2|chromosome	peak23	38.17	2.972075	5055968	PA4514	5053616	5055877	-	92
refseq|NC_002516.2|chromosome	peak15	30.59	2.87559	3255873	PA2902	3255763	3256611	-	0
refseq|NC_002516.2|chromosome	peak22	26.42	2.671205	4763333	PA4256	4763119	4763532	-	0
refseq|NC_002516.2|chromosome	peak27	25.29	2.681295	6026744	PA5360	6026779	6027468	+	34
refseq|NC_002516.2|chromosome	peak20	24.23	2.515695	3791087	PA3384	3790150	3790986	-	102
refseq|NC_002516.2|chromosome	peak2	23.36	2.327855	1487436	PA1372	1486960	1489095	-	0
refseq|NC_002516.2|chromosome	peak0	22.0	2.5516300000000003	254706	PA0224	253854	254636	-	71
refseq|NC_002516.2|chromosome	peak19	15.77	2.29578	3730334	PA3327	3730557	3737615	+	222
refseq|NC_002516.2|chromosome	peak7	11.3	1.90932	2449061	PA2227	2448568	2449545	-	0
refseq|NC_002516.2|chromosome	peak26	11.04	1.92646	5847077	PA5194	5847131	5847934	+	53
