## Supplementary Dataset 1 for "Determination of the Two-Component Systems regulatory network reveals core and accessory regulations across *Pseudomonas aeruginosa* lineages": CS43_AruR-_ALLpeaks_IHMA.tab

chrom	peakID	log(qvalue)	fold_enrichment	summit_position	closest_gene	gene_start	gene_end	strand	distance_to_closest_gene
IHMA87_1	peak0	18.25	1.8003	600247	IHMA87_00556	600674	600919	+	426
IHMA87_1	peak1	10.2	1.604015	1921912	IHMA87_01790	1921793	1923028	+	0
