## Supplementary Dataset 1 for "Determination of the Two-Component Systems regulatory network reveals core and accessory regulations across *Pseudomonas aeruginosa* lineages": CS43_AruR-PA4983_ALLpeaks_PAO1.tab

chrom	peakID	log(qvalue)	fold_enrichment	summit_position	closest_gene	gene_start	gene_end	strand	distance_to_closest_gene
refseq|NC_002516.2|chromosome	peak0	15.46	1.73349	143518	PA0124	143567	143848	-	48
refseq|NC_002516.2|chromosome	peak4	15.17	1.677	1489151	PA1372	1486960	1489095	-	57
refseq|NC_002516.2|chromosome	peak7	10.04	1.552565	4294698	PA3835	4294255	4294605	-	94
refseq|NC_002516.2|chromosome	peak6	8.59	1.53051	3683782	PA3290	3681500	3684148	-	0
refseq|NC_002516.2|chromosome	peak5	7.92	1.52983	1803163	PA1656	1803626	1805182	+	462
refseq|NC_002516.2|chromosome	peak3	5.98	1.434505	1487402	PA1372	1486960	1489095	-	0
refseq|NC_002516.2|chromosome	peak2	4.16	1.34676	787705	PA0716	786928	788253	+	0
refseq|NC_002516.2|chromosome	peak1	3.97	1.3566250000000002	786318	PA0715	785969	786925	+	0
