## Supplementary Dataset 1 for "Determination of the Two-Component Systems regulatory network reveals core and accessory regulations across *Pseudomonas aeruginosa* lineages": CS44_NtrC-IHMA87_05600_ALLpeaks_IHMA.tab

chrom	peakID	log(qvalue)	fold_enrichment	summit_position	closest_gene	gene_start	gene_end	strand	distance_to_closest_gene
IHMA87_1	peak92	188407.51	757.564085	1420527	IHMA87_01310	1417750	1420452	-	76
IHMA87_1	peak350	170823.41	697.971715	5962590	IHMA87_05593	5961002	5962456	-	135
IHMA87_1	peak352	129687.07	552.62979	5968124	IHMA87_05598	5967448	5968020	+	105
IHMA87_1	peak334	120390.67	518.60814	5707402	IHMA87_05379	5706691	5707320	+	83
IHMA87_1	peak26	111561.77	487.24002	505506	IHMA87_00459	505524	506450	-	17
IHMA87_1	peak283	106252.62	468.15152	4650978	IHMA87_04366	4650613	4651119	+	0
IHMA87_1	peak109	105871.24	463.23718	1796016	IHMA87_01662	1795168	1795980	+	37
IHMA87_1	peak97	104676.5	460.847015	1546374	IHMA87_01425	1544904	1546214	-	161
IHMA87_1	peak369	87050.83	396.36359	6138452	IHMA87_05770	6138565	6138825	+	112
IHMA87_1	peak317	82611.03	378.623015	5363882	IHMA87_05049	5364022	5365317	-	139
IHMA87_1	peak333	80639.61	372.50056	5677114	IHMA87_05345	5676493	5677086	+	29
IHMA87_1	peak129	75986.63	354.6454	2054695	IHMA87_01909	2054743	2055738	+	47
IHMA87_1	peak346	57005.39	278.98744	5903968	IHMA87_05539	5903031	5903888	+	81
IHMA87_1	peak328	45910.43	234.42959	5534923	IHMA87_05201	5533920	5535353	+	0
IHMA87_1	peak227	40081.9	210.0616	3727624	IHMA87_03473	3726097	3727509	-	116
IHMA87_1	peak344	33485.4	160.39349	5900828	IHMA87_05537	5900416	5900787	+	42
IHMA87_1	peak318	30930.27	167.22618	5366683	IHMA87_05051	5366760	5368040	-	76
IHMA87_1	peak221	23385.62	136.07347	3668785	IHMA87_03418	3668396	3669604	+	0
IHMA87_1	peak183	22197.96	130.510925	2783908	IHMA87_02640	2783794	2784795	+	0
IHMA87_1	peak260	21153.67	125.57604	4269557	IHMA87_03989	4269916	4271220	-	358
IHMA87_1	peak337	19962.91	119.9797	5732782	IHMA87_05402	5731359	5732483	-	300
IHMA87_1	peak264	18133.38	110.840435	4355226	IHMA87_04069	4355502	4356839	+	275
IHMA87_1	peak137	17693.88	108.627805	2185502	IHMA87_02038	2184819	2185400	-	103
IHMA87_1	peak115	14497.74	93.16806	1841219	IHMA87_01707	1840870	1841094	-	126
IHMA87_1	peak242	12972.93	85.19675000000001	3922899	IHMA87_03658	3922983	3923111	+	83
IHMA87_1	peak50	11180.51	75.89264	803455	IHMA87_00753	801816	803204	-	252
IHMA87_1	peak380	10603.22	73.032455	6383367	IHMA87_05980	6383547	6383750	+	179
IHMA87_1	peak23	9869.01	68.81262000000001	465479	IHMA87_00422	463750	465189	-	291
IHMA87_1	peak67	7905.74	58.31521500000001	1133188	IHMA87_01055	1133336	1134610	+	147
IHMA87_1	peak224	6762.96	51.889765	3674360	IHMA87_03422	3672690	3674357	+	4
IHMA87_1	peak348	5547.79	44.705795	5941963	IHMA87_05577	5941966	5942880	-	2
IHMA87_1	peak294	5390.88	43.83331	4950442	IHMA87_04631	4950350	4951801	+	0
IHMA87_1	peak358	5288.66	43.114035	6040475	IHMA87_05674	6040261	6040611	+	0
IHMA87_1	peak257	5053.45	41.72883	4248952	IHMA87_03972	4248147	4248908	+	45
IHMA87_1	peak15	4240.26	36.64083	307260	IHMA87_00274	307256	307435	-	0
IHMA87_1	peak96	4075.14	33.77985	1543672	IHMA87_01424	1543281	1544762	-	0
IHMA87_1	peak267	4064.3	35.47338	4467329	IHMA87_04182	4467233	4467310	-	20
IHMA87_1	peak279	3486.64	31.804855000000003	4566142	IHMA87_04275	4565581	4566009	-	134
IHMA87_1	peak335	3448.58	31.51255	5708022	IHMA87_05380	5707550	5708053	+	0
IHMA87_2	peak391	3039.56	28.08499	31994	IHMA87_06150	31645	32100	-	0
IHMA87_1	peak371	2899.93	27.915545	6219254	IHMA87_05827	6218521	6219594	-	0
IHMA87_2	peak395	2888.67	27.854215000000003	60381	IHMA87_06178	60420	60677	+	38
IHMA87_1	peak82	2740.6	26.863625	1348477	IHMA87_01249	1347411	1349315	-	0
IHMA87_1	peak133	2690.64	25.10371	2103676	IHMA87_01954	2103618	2104793	+	0
IHMA87_1	peak261	2592.07	25.839405	4342623	IHMA87_04060	4342257	4342967	-	0
IHMA87_1	peak119	2490.91	25.037000000000003	1933640	IHMA87_01801	1933707	1935719	+	66
IHMA87_1	peak199	2355.05	24.104835	3262566	IHMA87_03030	3261721	3262701	+	0
IHMA87_1	peak138	2231.32	23.08497	2202123	IHMA87_02054	2201890	2202095	-	29
IHMA87_1	peak365	2144.74	22.589785	6111673	IHMA87_05740	6111254	6111736	-	0
IHMA87_1	peak240	2067.26	22.036145	3901858	IHMA87_03642	3900597	3902621	-	0
IHMA87_1	peak24	2008.73	21.500615	478905	IHMA87_00433	478036	480237	-	0
IHMA87_1	peak42	1883.83	20.320695	685854	IHMA87_00643	685584	686990	-	0
IHMA87_1	peak177	1877.44	20.61289	2696555	IHMA87_02556	2695305	2696642	+	0
IHMA87_1	peak175	1869.98	20.522420000000004	2651122	IHMA87_02515	2650074	2651177	-	0
IHMA87_1	peak226	1808.69	20.093845	3709815	IHMA87_03453	3709768	3710715	-	0
IHMA87_1	peak69	1794.18	18.831445	1162798	IHMA87_01080	1162174	1162821	-	0
IHMA87_1	peak263	1785.77	19.87298	4349693	IHMA87_04063	4348219	4349253	+	441
IHMA87_1	peak43	1774.82	19.816875	690676	IHMA87_00647	690609	690684	+	0
IHMA87_1	peak326	1718.16	19.376875	5494484	IHMA87_05160	5494470	5494545	-	0
IHMA87_1	peak376	1696.14	19.20793	6290816	IHMA87_05898	6290804	6290879	-	0
IHMA87_1	peak79	1693.27	19.141375	1251740	IHMA87_01162	1251973	1252425	+	232
IHMA87_1	peak292	1656.39	18.6235	4885406	IHMA87_04579	4885398	4885473	-	0
IHMA87_1	peak110	1619.75	18.60271	1808135	IHMA87_01671	1807649	1809814	+	0
IHMA87_1	peak132	1608.21	18.4773	2100108	IHMA87_01951	2099742	2100176	+	0
IHMA87_1	peak276	1592.42	18.43814	4536688	IHMA87_04245	4534993	4537218	-	0
IHMA87_1	peak372	1590.09	18.414665	6234141	IHMA87_05841	6233740	6233976	-	166
IHMA87_1	peak238	1479.21	17.063835	3884100	IHMA87_03623	3883287	3884702	+	0
IHMA87_1	peak307	1433.91	17.12922	5161986	IHMA87_04835	5159590	5162142	-	0
IHMA87_1	peak364	1425.99	17.106479999999998	6105523	IHMA87_05733	6104843	6105472	-	52
IHMA87_1	peak13	1419.11	17.01681	236986	IHMA87_00208	235900	236820	-	167
IHMA87_1	peak193	1416.21	17.02508	3085564	IHMA87_02864	3085238	3086704	-	0
IHMA87_1	peak11	1366.46	16.577685	193243	IHMA87_00166	193504	194340	+	260
IHMA87_1	peak89	1360.12	16.575295	1409968	IHMA87_01301	1409554	1410759	-	0
IHMA87_1	peak152	1293.36	15.442535	2350931	IHMA87_02207	2350765	2351514	-	0
IHMA87_1	peak31	1292.93	15.36888	528151	IHMA87_00482	526791	528596	+	0
IHMA87_1	peak154	1285.2	14.451555	2360190	IHMA87_02216	2358281	2359999	-	192
IHMA87_1	peak253	1221.39	15.376795	4111256	IHMA87_03835	4110653	4111267	+	0
IHMA87_2	peak393	1216.93	15.40903	42086	IHMA87_06158	39801	42512	-	0
IHMA87_1	peak78	1208.32	15.315684999999998	1242002	IHMA87_01152	1241402	1242046	+	0
IHMA87_1	peak64	1194.05	14.193745	1034532	IHMA87_00969	1032698	1034746	+	0
IHMA87_1	peak10	1182.24	15.089655	181248	IHMA87_00157	180710	181549	+	0
IHMA87_1	peak71	1167.64	14.98737	1180080	IHMA87_01096	1179995	1180684	+	0
