## Supplementary Dataset 1 for "Determination of the Two-Component Systems regulatory network reveals core and accessory regulations across *Pseudomonas aeruginosa* lineages": CS44_NtrC-PA14_67680_ALLpeaks_PA14.tab

chrom	peakID	log(qvalue)	fold_enrichment	summit_position	closest_gene	gene_start	gene_end	strand	distance_to_closest_gene
refseq|NC_008463.1|chromosome	peak485	122709.82	409.282455	6038535	PA14_67580	6036946	6038400	-	136
refseq|NC_008463.1|chromosome	peak152	116854.71	392.223785	1696847	PA14_19660	1696945	1697397	+	97
refseq|NC_008463.1|chromosome	peak526	114609.42	387.01561	6408459	PA14_71900	6408629	6408832	+	169
refseq|NC_008463.1|chromosome	peak161	103751.22	355.335025	1877445	PA14_21640	1876590	1877402	+	44
refseq|NC_008463.1|chromosome	peak464	93070.09	324.76807	5758473	PA14_64640	5757762	5758391	+	83
refseq|NC_008463.1|chromosome	peak140	86691.94	306.19983	1595481	PA14_18580	1593998	1595308	-	174
refseq|NC_008463.1|chromosome	peak488	86543.59	306.91147	6044396	PA14_67650	6043708	6044280	+	117
refseq|NC_008463.1|chromosome	peak130	83689.62	290.044155	1461961	PA14_17040	1459193	1461895	-	67
refseq|NC_008463.1|chromosome	peak480	80440.19	284.44847	5969500	PA14_66830	5968582	5969439	+	62
refseq|NC_008463.1|chromosome	peak168	73048.59	265.42018499999995	1944370	PA14_22320	1944036	1944257	-	114
refseq|NC_008463.1|chromosome	peak191	72600.69	264.78753	2165946	PA14_24780	2165841	2167223	+	0
refseq|NC_008463.1|chromosome	peak377	62370.2	233.0573	4679800	PA14_52800	4679966	4681921	-	165
refseq|NC_008463.1|chromosome	peak75	49145.11	173.030725	851646	PA14_09910	851913	852836	-	266
refseq|NC_008463.1|chromosome	peak435	46209.83	182.167355	5411349	PA14_60710	5409885	5411222	-	128
refseq|NC_008463.1|chromosome	peak310	40263.59	162.278365	3762315	PA14_42160	3760790	3762202	-	114
refseq|NC_008463.1|chromosome	peak510	34682.02	144.33011	6228071	PA14_69840	6226776	6228269	+	0
refseq|NC_008463.1|chromosome	peak461	31887.49	130.82549	5726704	PA14_64240	5726098	5726691	+	14
refseq|NC_008463.1|chromosome	peak362	30602.19	131.016325	4413504	PA14_49590	4412386	4413288	-	217
refseq|NC_008463.1|chromosome	peak509	28998.18	125.870335	6226357	PA14_69820	6226475	6226735	+	117
refseq|NC_008463.1|chromosome	peak451	28425.55	122.802065	5579931	PA14_62540	5578920	5580356	+	0
refseq|NC_008463.1|chromosome	peak467	26835.54	117.409415	5784787	PA14_64900	5783356	5784480	-	308
refseq|NC_008463.1|chromosome	peak44	25723.31	113.524915	551001	PA14_06240	551016	551942	-	14
refseq|NC_008463.1|chromosome	peak302	17830.92	85.27877000000001	3700206	PA14_41480	3699817	3701025	+	0
refseq|NC_008463.1|chromosome	peak470	15735.29	73.74069	5799993	PA14_65080	5800034	5802277	-	40
refseq|NC_008463.1|chromosome	peak91	13535.56	68.94715500000001	1171406	PA14_13620	1171554	1172828	+	147
refseq|NC_008463.1|chromosome	peak251	10941.63	58.416365	2798333	PA14_32190	2798224	2799225	+	0
refseq|NC_008463.1|chromosome	peak483	10505.65	56.632375	6017339	PA14_67370	6017336	6018133	-	0
refseq|NC_008463.1|chromosome	peak290	9842.05	52.114045	3501517	PA14_39330	3500844	3502376	-	0
refseq|NC_008463.1|chromosome	peak479	9526.87	52.49831	5966401	PA14_66800	5965960	5966331	+	71
refseq|NC_008463.1|chromosome	peak465	9125.79	51.0646	5759084	PA14_64650	5758621	5759124	+	0
refseq|NC_008463.1|chromosome	peak247	8947.7	50.202025	2765897	PA14_31800	2765588	2766937	+	0
refseq|NC_008463.1|chromosome	peak51	8258.73	47.532265	602573	PA14_06950	601418	602908	+	0
refseq|NC_008463.1|chromosome	peak10	7261.24	42.5796	164676	PA14_01790	164072	164590	-	87
refseq|NC_008463.1|chromosome	peak216	6879.8	41.29000500000001	2448653	PA14_28340	2448732	2449631	+	78
refseq|NC_008463.1|chromosome	peak413	6601.58	39.754145	5166518	PA14_58070	5166046	5167488	-	0
refseq|NC_008463.1|chromosome	peak11	6512.88	39.822195	187732	PA14_02060	187980	188816	+	247
refseq|NC_008463.1|chromosome	peak399	6462.2	39.179075	5020500	PA14_56240	5020400	5021851	+	0
refseq|NC_008463.1|chromosome	peak351	6457.74	39.54429	4285674	PA14_48140	4283935	4285179	-	496
refseq|NC_008463.1|chromosome	peak104	6068.92	36.672105	1249662	PA14_14650	1249418	1250338	+	0
refseq|NC_008463.1|chromosome	peak195	5988.85	37.332505	2191412	PA14_25050	2191053	2191487	+	0
refseq|NC_008463.1|chromosome	peak503	5928.67	36.929745	6189559	PA14_69390	6189131	6189613	-	0
refseq|NC_008463.1|chromosome	peak223	5904.33	36.512915	2517392	PA14_29100	2517383	2517997	-	0
refseq|NC_008463.1|chromosome	peak76	5547.64	35.291595	858114	PA14_09970	856435	858843	-	0
refseq|NC_008463.1|chromosome	peak371	5303.12	34.299485000000004	4605647	PA14_51860	4605073	4605702	-	0
refseq|NC_008463.1|chromosome	peak25	5237.25	33.848765	348684	PA14_03860	347204	348580	-	105
refseq|NC_008463.1|chromosome	peak349	5235.18	32.843255	4265206	PA14_47910	4264504	4265178	+	29
refseq|NC_008463.1|chromosome	peak197	5135.22	32.430155	2195002	PA14_25090	2194928	2196103	+	0
refseq|NC_008463.1|chromosome	peak368	5030.18	32.705895	4563819	PA14_51340	4562837	4563835	+	0
refseq|NC_008463.1|chromosome	peak368	5030.18	32.705895	4563819	PA14_51350	4563788	4564390	-	0
refseq|NC_008463.1|chromosome	peak85	4841.65	32.052705	1021459	PA14_11790	1020800	1022248	-	0
refseq|NC_008463.1|chromosome	peak41	4642.8	30.6924	511309	PA14_05775	511113	511229	-	81
refseq|NC_008463.1|chromosome	peak304	4151.13	28.47004	3705766	PA14_41520	3704178	3705779	+	0
refseq|NC_008463.1|chromosome	peak459	4141.57	28.64224	5676113	PA14_63650	5676199	5676648	+	85
refseq|NC_008463.1|chromosome	peak233	4022.55	28.96751	2666636	PA14_30730	2665498	2666538	-	99
refseq|NC_008463.1|chromosome	peak151	4007.47	27.798825	1653489	PA14_19140	1652656	1653462	+	28
refseq|NC_008463.1|chromosome	peak326	3935.03	27.439735	3951597	PA14_44370	3950769	3952196	+	0
refseq|NC_008463.1|chromosome	peak392	3884.1	26.61814	4905492	PA14_55230	4905076	4905981	+	0
refseq|NC_008463.1|chromosome	peak420	3662.72	25.963545	5248455	PA14_58900	5246954	5251207	+	0
refseq|NC_008463.1|chromosome	peak404	3536.05	25.516395	5066985	PA14_56880	5067018	5068148	+	32
refseq|NC_008463.1|chromosome	peak84	3487.12	23.808835	1015639	PA14_11730	1015471	1017054	+	0
refseq|NC_008463.1|chromosome	peak296	3449.89	25.08766	3618921	PA14_40510	3618097	3619539	+	0
refseq|NC_008463.1|chromosome	peak163	3432.7	25.09967	1889276	PA14_21730	1889072	1891237	+	0
refseq|NC_008463.1|chromosome	peak205	3392.81	23.91744	2278195	PA14_26070	2277496	2278077	-	119
refseq|NC_008463.1|chromosome	peak365	3328.02	24.682575	4532410	PA14_51010	4532540	4533295	-	129
refseq|NC_008463.1|chromosome	peak31	3220.6	22.83441	438620	PA14_04980	438455	439252	+	0
refseq|NC_008463.1|chromosome	peak246	3138.87	23.609205	2737144	PA14_31480	2737104	2738189	+	0
refseq|NC_008463.1|chromosome	peak436	2986.85	22.75361	5414190	PA14_60760	5414255	5415532	-	64
refseq|NC_008463.1|chromosome	peak45	2986.71	22.660565	558257	PA14_06310	557917	558432	+	0
refseq|NC_008463.1|chromosome	peak261	2804.56	21.610425	3011914	PA14_33900	3011563	3013878	+	0
refseq|NC_008463.1|chromosome	peak279	2722.98	21.314505	3314782	PA14_37200	3313936	3314919	+	0
refseq|NC_008463.1|chromosome	peak494	2681.54	20.98341	6106438	PA14_68440	6104964	6107285	+	0
refseq|NC_008463.1|chromosome	peak522	2603.94	20.599155000000003	6331202	PA14_71060	6329795	6331171	+	32
refseq|NC_008463.1|chromosome	peak95	2476.04	18.16382	1195642	PA14_13920	1195465	1195623	+	20
refseq|NC_008463.1|chromosome	peak321	2377.91	18.13602	3936202	PA14_44240	3935985	3937349	+	0
refseq|NC_008463.1|chromosome	peak501	2332.46	19.265415	6183298	PA14_69310	6182616	6183245	-	54
refseq|NC_008463.1|chromosome	peak405	2138.59	18.064385	5075862	PA14_56950	5075693	5076376	-	0
refseq|NC_008463.1|chromosome	peak389	2041.42	17.44034	4886977	PA14_55030	4886892	4887956	+	0
refseq|NC_008463.1|chromosome	peak50	2032.97	17.430785	592161	PA14_06810	591992	592432	+	0
refseq|NC_008463.1|chromosome	peak265	2028.4	17.417885	3037629	PA14_34150	3037579	3038664	+	0
refseq|NC_008463.1|chromosome	peak520	2021.17	17.275385	6297129	PA14_70710	6296826	6297581	+	0
refseq|NC_008463.1|chromosome	peak215	1952.6	16.918725000000002	2447855	PA14_28320	2447809	2448390	+	0
refseq|NC_008463.1|chromosome	peak432	1862.88	16.561215	5374405	PA14_60310	5373154	5376630	+	0
refseq|NC_008463.1|chromosome	peak8	1851.06	15.241155	152244	PA14_01670	152381	153952	+	136
refseq|NC_008463.1|chromosome	peak354	1837.84	16.314465	4318248	PA14_48560	4317948	4318826	+	0
refseq|NC_008463.1|chromosome	peak419	1786.86	15.920925	5231439	PA14_58690	5229197	5231452	-	0
refseq|NC_008463.1|chromosome	peak225	1700.27	15.576445	2544650	PA14_29390	2544083	2546152	+	0
refseq|NC_008463.1|chromosome	peak180	1695.93	15.481085	2049734	PA14_23530	2049293	2050360	-	0
refseq|NC_008463.1|chromosome	peak145	1681.34	15.41845	1632623	PA14_18920	1630889	1633213	-	0
refseq|NC_008463.1|chromosome	peak268	1678.5	15.310335	3085014	PA14_34720	3084472	3085272	-	0
refseq|NC_008463.1|chromosome	peak359	1610.95	13.88464	4393622	PA14_49440	4393260	4393970	-	0
refseq|NC_008463.1|chromosome	peak489	1610.32	14.926575	6047395	PA14_67680	6045630	6047060	+	336
refseq|NC_008463.1|chromosome	peak280	1565.04	14.496714999999998	3366242	PA14_37745	3364838	3366562	+	0
refseq|NC_008463.1|chromosome	peak98	1480.06	14.166305	1211259	PA14_14160	1211171	1211860	+	0
refseq|NC_008463.1|chromosome	peak388	1453.67	13.990840000000002	4883093	PA14_54980	4882923	4884677	-	0
refseq|NC_008463.1|chromosome	peak32	1435.76	13.77282	441141	PA14_05010	440240	441586	+	0
refseq|NC_008463.1|chromosome	peak105	1394.08	13.61944	1266040	PA14_14900	1265448	1266092	+	0
refseq|NC_008463.1|chromosome	peak425	1276.54	11.922195	5275251	PA14_59220	5275324	5276820	+	72
refseq|NC_008463.1|chromosome	peak462	1270.81	13.049325	5738352	PA14_64400	5737454	5738671	+	0
refseq|NC_008463.1|chromosome	peak249	1253.18	12.6991	2770477	PA14_31850	2770365	2771798	-	0
refseq|NC_008463.1|chromosome	peak17	1234.23	12.503515	276094	PA14_03150	276153	276839	-	58
refseq|NC_008463.1|chromosome	peak350	1199.08	12.203490000000002	4267221	PA14_47930	4266315	4268057	+	0
refseq|NC_008463.1|chromosome	peak537	1187.81	12.29738	6515716	PA14_73160	6515098	6516303	+	0
refseq|NC_008463.1|chromosome	peak335	1185.74	12.22953	3991829	PA14_44780	3991629	3992408	-	0
refseq|NC_008463.1|chromosome	peak456	1158.07	12.14542	5650222	PA14_63310	5649827	5650576	+	0
refseq|NC_008463.1|chromosome	peak418	1155.92	12.064945000000002	5216950	PA14_58560	5214554	5217106	-	0
refseq|NC_008463.1|chromosome	peak22	1137.28	11.90071	312851	PA14_03400	312167	312499	-	353
refseq|NC_008463.1|chromosome	peak117	1118.25	11.731735	1323523	PA14_15600	1323328	1324512	+	0
refseq|NC_008463.1|chromosome	peak289	1118.19	11.77596	3499658	PA14_39300	3498805	3499818	-	0
refseq|NC_008463.1|chromosome	peak312	1105.79	11.69501	3812443	PA14_42900	3812214	3815741	-	0
refseq|NC_008463.1|chromosome	peak14	1083.99	11.733275	237168	PA14_02660	236099	237019	-	150
refseq|NC_008463.1|chromosome	peak35	1067.08	10.485285	464320	PA14_05320	464377	464784	+	56
refseq|NC_008463.1|chromosome	peak63	1059.74	10.368705	734875	PA14_08560	731347	732546	+	2330
refseq|NC_008463.1|chromosome	peak521	1049.46	10.67451	6315868	PA14_70920	6318229	6319545	-	2360
refseq|NC_008463.1|chromosome	peak149	1019.54	11.187715	1643147	PA14_19020	1642132	1643358	-	0
refseq|NC_008463.1|chromosome	peak448	1007.98	10.29742	5539389	PA14_62100	5541735	5542343	-	2345
refseq|NC_008463.1|chromosome	peak353	985.77	10.8957	4311928	PA14_48500	4311093	4311980	+	0
refseq|NC_008463.1|chromosome	peak486	982.4	10.73777	6043142	PA14_67640	6043190	6043711	+	47
refseq|NC_008463.1|chromosome	peak26	968.0	10.73201	350490	PA14_03880	349652	351010	+	0
refseq|NC_008463.1|chromosome	peak474	967.5	10.803025	5836421	PA14_65520	5835355	5836818	+	0
refseq|NC_008463.1|chromosome	peak178	942.19	10.62203	2043779	PA14_23480	2043798	2044127	+	18
refseq|NC_008463.1|chromosome	peak407	929.12	10.002085	5127555	PA14_57560	5126613	5127824	-	0
refseq|NC_008463.1|chromosome	peak439	923.78	10.542514999999998	5446853	PA14_61080	5446113	5447111	-	0
refseq|NC_008463.1|chromosome	peak40	914.74	10.386485	506983	PA14_05740	506831	508108	-	0
refseq|NC_008463.1|chromosome	peak395	914.52	8.852245	4955376	PA14_55640	4957850	4959079	+	2473
refseq|NC_008463.1|chromosome	peak133	898.94	10.297475	1478727	PA14_17250	1477787	1479202	+	0
refseq|NC_008463.1|chromosome	peak129	868.36	10.134655	1458276	PA14_17030	1457967	1459175	-	0
refseq|NC_008463.1|chromosome	peak147	860.38	9.981695	1634271	PA14_18950	1633773	1634357	-	0
refseq|NC_008463.1|chromosome	peak303	838.27	9.520775	3702575	PA14_41500	3701850	3702545	+	31
refseq|NC_008463.1|chromosome	peak47	827.68	9.800505	575415	PA14_06600	574888	576693	+	0
refseq|NC_008463.1|chromosome	peak417	821.66	9.784865	5212940	PA14_58540	5212472	5213227	-	0
refseq|NC_008463.1|chromosome	peak226	812.36	9.72168	2565699	PA14_29590	2565307	2565660	-	40
refseq|NC_008463.1|chromosome	peak190	795.11	9.590235	2152035	PA14_24610	2151239	2152240	-	0
refseq|NC_008463.1|chromosome	peak141	791.56	9.575075	1597415	PA14_18600	1597097	1598179	-	0
refseq|NC_008463.1|chromosome	peak393	791.29	9.552454999999998	4913578	PA14_55360	4913235	4915082	-	0
refseq|NC_008463.1|chromosome	peak403	782.5	9.378865	5052199	PA14_56700	5051273	5051746	-	454
refseq|NC_008463.1|chromosome	peak72	770.92	9.360210000000002	833472	PA14_09690	833184	833828	+	0
refseq|NC_008463.1|chromosome	peak235	759.34	9.293555	2681079	PA14_30870	2680695	2681399	-	0
refseq|NC_008463.1|chromosome	peak181	751.84	9.13897	2050545	PA14_23540	2050430	2051350	+	0
refseq|NC_008463.1|chromosome	peak192	751.01	9.182975	2166495	PA14_24780	2165841	2167223	+	0
refseq|NC_008463.1|chromosome	peak46	742.61	9.23367	567754	PA14_06460	567171	568049	+	0
refseq|NC_008463.1|chromosome	peak331	731.24	9.1918	3973758	PA14_44640	3973631	3974497	+	0
refseq|NC_008463.1|chromosome	peak324	726.14	9.062740000000002	3948065	PA14_44340	3947245	3948672	+	0
refseq|NC_008463.1|chromosome	peak2	696.1	8.91023	29370	PA14_00310	28634	29920	+	0
refseq|NC_008463.1|chromosome	peak64	695.09	8.888245	738396	PA14_08620	738405	739343	+	8
refseq|NC_008463.1|chromosome	peak293	692.85	8.757505	3518700	PA14_39520	3517005	3519209	-	0
refseq|NC_008463.1|chromosome	peak329	686.82	8.4394	3966869	PA14_44560	3966078	3967661	+	0
refseq|NC_008463.1|chromosome	peak42	686.47	8.737865	524749	PA14_05920	523867	526068	-	0
refseq|NC_008463.1|chromosome	peak230	683.79	8.671814999999999	2601873	PA14_30040	2600360	2602378	-	0
refseq|NC_008463.1|chromosome	peak241	679.9	8.68574	2708197	PA14_31150	2708294	2708695	-	96
refseq|NC_008463.1|chromosome	peak527	648.35	8.343345	6414823	PA14_71970	6414586	6416025	-	0
refseq|NC_008463.1|chromosome	peak184	639.18	8.151679999999999	2083110	PA14_23970	2081960	2083936	-	0
refseq|NC_008463.1|chromosome	peak20	636.66	8.155645	284639	PA14_03200	282565	284715	-	0
refseq|NC_008463.1|chromosome	peak382	635.39	8.418209999999998	4766916	PA14_53770	4766533	4767828	+	0
refseq|NC_008463.1|chromosome	peak380	624.75	8.331199999999999	4740812	PA14_53480	4740071	4742185	+	0
refseq|NC_008463.1|chromosome	peak0	610.78	7.9609	3349	PA14_00030	3169	4278	+	0
refseq|NC_008463.1|chromosome	peak505	596.32	8.06086	6200725	PA14_69520	6199461	6202985	-	0
refseq|NC_008463.1|chromosome	peak416	587.19	8.032834999999999	5202034	PA14_58390	5200657	5202258	+	0
refseq|NC_008463.1|chromosome	peak58	556.79	7.758324999999999	682913	PA14_07930	682911	683729	+	0
refseq|NC_008463.1|chromosome	peak142	549.51	7.710945000000001	1600001	PA14_18620	1599380	1599847	+	155
refseq|NC_008463.1|chromosome	peak150	543.28	7.609785	1650105	PA14_19110	1649585	1650865	+	0
refseq|NC_008463.1|chromosome	peak112	537.92	7.588695	1306798	PA14_15430	1306410	1306970	-	0
refseq|NC_008463.1|chromosome	peak292	530.13	7.42463	3514709	PA14_39480	3513093	3515246	+	0
refseq|NC_008463.1|chromosome	peak254	527.96	7.522855	2902633	PA14_33150	2902272	2902817	+	0
refseq|NC_008463.1|chromosome	peak454	524.64	7.55921	5640502	PA14_63200	5640094	5640987	-	0
refseq|NC_008463.1|chromosome	peak120	517.85	7.395445	1353074	PA14_15870	1352746	1353270	+	0
refseq|NC_008463.1|chromosome	peak342	496.79	7.19482	4152716	PA14_46610	4152349	4152822	-	0
refseq|NC_008463.1|chromosome	peak201	491.34	7.215260000000001	2220728	PA14_25400	2220550	2221272	-	0
refseq|NC_008463.1|chromosome	peak239	485.68	7.174535	2702681	PA14_31070	2701170	2703530	-	0
refseq|NC_008463.1|chromosome	peak511	484.2	7.144855000000001	6244658	PA14_69990	6243935	6245008	-	0
refseq|NC_008463.1|chromosome	peak48	472.45	6.456895000000001	576268	PA14_06600	574888	576693	+	0
refseq|NC_008463.1|chromosome	peak381	464.21	6.973095000000001	4750685	PA14_53570	4750546	4751322	-	0
refseq|NC_008463.1|chromosome	peak164	450.18	6.8575800000000005	1897628	PA14_21820	1896757	1897518	+	111
refseq|NC_008463.1|chromosome	peak284	444.62	6.813364999999999	3438888	PA14_38560	3438790	3440142	+	0
refseq|NC_008463.1|chromosome	peak198	438.71	6.76423	2211894	PA14_25280	2211845	2213182	+	0
refseq|NC_008463.1|chromosome	peak4	438.25	6.80978	61776	PA14_00620	61430	63091	-	0
refseq|NC_008463.1|chromosome	peak200	437.8	6.7556650000000005	2219885	PA14_25390	2219113	2220507	+	0
refseq|NC_008463.1|chromosome	peak127	435.13	6.750920000000001	1443524	PA14_16860	1443231	1445735	-	0
refseq|NC_008463.1|chromosome	peak497	433.31	6.749515000000001	6134728	PA14_68780	6133932	6135200	-	0
refseq|NC_008463.1|chromosome	peak61	429.39	6.459650000000001	718017	PA14_08380	717928	718350	+	0
refseq|NC_008463.1|chromosome	peak56	425.35	6.3205100000000005	666439	PA14_07760	665301	666593	-	0
refseq|NC_008463.1|chromosome	peak343	423.58	6.644	4159577	PA14_46660	4159147	4159887	-	0
refseq|NC_008463.1|chromosome	peak125	423.39	6.28941	1438866	PA14_16820	1438753	1441830	+	0
refseq|NC_008463.1|chromosome	peak502	422.09	6.7133400000000005	6188321	PA14_69370	6187256	6188314	-	8
refseq|NC_008463.1|chromosome	peak437	397.83	6.313485	5428172	PA14_60860	5428030	5428593	+	0
refseq|NC_008463.1|chromosome	peak232	396.09	6.379664999999999	2647336	PA14_30570	2646291	2647394	-	0
refseq|NC_008463.1|chromosome	peak396	392.95	6.304069999999999	4966656	PA14_55670	4964907	4968644	-	0
refseq|NC_008463.1|chromosome	peak482	389.74	6.303294999999999	6005569	PA14_67250	6005167	6006375	-	0
refseq|NC_008463.1|chromosome	peak512	387.18	5.94346	6250498	PA14_70080	6250369	6250857	+	0
refseq|NC_008463.1|chromosome	peak414	378.91	6.23944	5189003	PA14_58260	5188560	5189198	-	0
refseq|NC_008463.1|chromosome	peak306	370.87	6.214090000000001	3735802	PA14_41810	3733152	3735857	-	0
refseq|NC_008463.1|chromosome	peak356	369.19	6.138765	4367151	PA14_49160	4365841	4369203	-	0
refseq|NC_008463.1|chromosome	peak517	367.91	6.155955	6271477	PA14_70330	6271267	6272595	-	0
refseq|NC_008463.1|chromosome	peak172	364.92	6.155085	1963044	PA14_22560	1962803	1963696	-	0
refseq|NC_008463.1|chromosome	peak74	364.26	6.128985	846544	PA14_09850	846470	847765	-	0
refseq|NC_008463.1|chromosome	peak186	363.59	6.0927050000000005	2103762	PA14_24240	2103194	2104054	+	0
refseq|NC_008463.1|chromosome	peak450	363.13	6.062305	5562384	PA14_62350	5561148	5563442	+	0
refseq|NC_008463.1|chromosome	peak410	359.07	6.087854999999999	5145772	PA14_57780	5145695	5147017	-	0
refseq|NC_008463.1|chromosome	peak238	356.66	6.041119999999999	2697614	PA14_31030	2697052	2698281	-	0
refseq|NC_008463.1|chromosome	peak109	353.37	5.965835	1289256	PA14_15210	1288938	1289873	-	0
refseq|NC_008463.1|chromosome	peak490	349.19	5.610265	6060428	PA14_67860	6059863	6060609	-	0
refseq|NC_008463.1|chromosome	peak260	344.16	5.95202	3002697	PA14_33780	3001763	3002758	-	0
refseq|NC_008463.1|chromosome	peak358	338.22	5.848269999999999	4387580	PA14_49360	4385846	4388455	+	0
refseq|NC_008463.1|chromosome	peak244	337.11	5.898485	2720764	PA14_31280	2720008	2721213	-	0
refseq|NC_008463.1|chromosome	peak340	335.68	5.84094	4097524	PA14_46070	4096997	4097956	+	0
refseq|NC_008463.1|chromosome	peak30	334.77	5.65416	395792	PA14_04420	395075	396205	+	0
refseq|NC_008463.1|chromosome	peak421	332.03	5.79814	5254373	PA14_58950	5253822	5254508	+	0
refseq|NC_008463.1|chromosome	peak77	324.38	5.724885	872032	PA14_10160	871465	872487	-	0
refseq|NC_008463.1|chromosome	peak507	323.27	5.764685	6210083	PA14_69610	6209585	6212437	+	0
refseq|NC_008463.1|chromosome	peak309	307.34	5.61356	3741758	PA14_41900	3741216	3742163	-	0
refseq|NC_008463.1|chromosome	peak37	297.26	5.51239	469849	PA14_05390	468864	476294	+	0
refseq|NC_008463.1|chromosome	peak1	293.55	5.413265	16391	PA14_00150	16336	16608	-	0
refseq|NC_008463.1|chromosome	peak144	289.57	5.426285	1624450	PA14_18830	1623369	1624802	+	0
refseq|NC_008463.1|chromosome	peak518	286.42	5.346069999999999	6285742	PA14_70560	6284966	6285898	+	0
refseq|NC_008463.1|chromosome	peak328	277.57	5.299455	3955718	PA14_44430	3955612	3956151	+	0
refseq|NC_008463.1|chromosome	peak82	263.16	5.152215	950599	PA14_10990	950502	951014	-	0
refseq|NC_008463.1|chromosome	peak468	256.96	5.09724	5790461	PA14_64960	5789851	5791050	+	0
