## Supplementary Dataset 1 for "Determination of the Two-Component Systems regulatory network reveals core and accessory regulations across *Pseudomonas aeruginosa* lineages": CS44_NtrC-PA5125_ALLpeaks_PAO1.tab

chrom	peakID	log(qvalue)	fold_enrichment	summit_position	closest_gene	gene_start	gene_end	strand	distance_to_closest_gene
refseq|NC_002516.2|chromosome	peak619	63066.15	241.54764	5698112	PA5057	5697198	5698055	+	58
refseq|NC_002516.2|chromosome	peak402	62707.5	242.892805	3844200	PA3435	3843653	3844105	-	96
refseq|NC_002516.2|chromosome	peak433	59764.07	233.571145	4096047	PA3658	4096124	4098826	+	76
refseq|NC_002516.2|chromosome	peak669	57336.71	178.73111999999998	6135545	PA5446	6135709	6135912	+	163
refseq|NC_002516.2|chromosome	peak626	52696.26	210.80356	5766282	PA5118	5764693	5766147	-	136
refseq|NC_002516.2|chromosome	peak390	52115.82	208.79801000000003	3669776	PA3277	3669821	3670633	-	44
refseq|NC_002516.2|chromosome	peak592	49745.55	201.024265	5487067	PA4890	5486356	5486985	+	83
refseq|NC_002516.2|chromosome	peak384	47489.25	193.497475	3624721	PA3237	3624837	3625058	+	115
refseq|NC_002516.2|chromosome	peak589	45430.71	186.55095	5456050	PA4857	5455434	5456027	+	24
refseq|NC_002516.2|chromosome	peak353	41021.15	172.024385	3403393	PA3039	3402134	3403516	-	0
refseq|NC_002516.2|chromosome	peak419	36924.14	134.41384	3962649	PA3540	3962825	3964135	+	175
refseq|NC_002516.2|chromosome	peak630	34795.32	150.746635	5772162	PA5124	5772298	5773374	+	135
refseq|NC_002516.2|chromosome	peak195	33712.43	146.62959999999998	1872487	PA1730	1872602	1874014	+	114
refseq|NC_002516.2|chromosome	peak101	31352.56	138.55362000000002	971789	PA0887.1	971858	971972	+	68
refseq|NC_002516.2|chromosome	peak653	30774.34	136.345125	5954858	PA5290	5953562	5955055	+	0
refseq|NC_002516.2|chromosome	peak389	28444.09	128.01247999999998	3657955	PA3268	3655986	3658151	-	0
refseq|NC_002516.2|chromosome	peak468	24641.45	114.40489	4354259	PA3887	4352828	4354102	-	158
refseq|NC_002516.2|chromosome	peak543	21698.8	103.49978	5138889	PA4588	5137417	5138754	-	136
refseq|NC_002516.2|chromosome	peak600	21698.43	103.43779	5528597	PA4928	5528659	5530902	-	61
refseq|NC_002516.2|chromosome	peak567	21010.77	100.70357	5308000	PA4726	5306989	5308425	+	0
refseq|NC_002516.2|chromosome	peak62	19695.85	95.84577	538199	PA0477	538217	539143	-	17
refseq|NC_002516.2|chromosome	peak652	18776.07	92.474915	5953145	PA5289	5953261	5953521	+	115
refseq|NC_002516.2|chromosome	peak205	16815.59	84.650735	1934465	PA1786	1933649	1934857	-	0
refseq|NC_002516.2|chromosome	peak203	15261.82	78.537335	1928888	PA1781.1	1928666	1928886	-	3
refseq|NC_002516.2|chromosome	peak317	12732.47	68.2772	3064576	PA2710	3063972	3064586	+	0
refseq|NC_002516.2|chromosome	peak294	12720.08	68.15704500000001	2829011	PA2511	2828122	2829123	-	0
refseq|NC_002516.2|chromosome	peak226	11641.06	63.756035	2132712	PA1947	2131835	2133367	+	0
refseq|NC_002516.2|chromosome	peak596	11382.32	57.563480000000006	5513413	PA4913	5511988	5513112	-	302
refseq|NC_002516.2|chromosome	peak593	11112.06	61.561515	5487686	PA4891	5487215	5487718	+	0
refseq|NC_002516.2|chromosome	peak343	11070.6	57.84373	3344117	PA2986	3343799	3345100	-	0
refseq|NC_002516.2|chromosome	peak497	10306.79	49.924215	4671054	PA4175	4671319	4672707	+	264
refseq|NC_002516.2|chromosome	peak71	10097.39	57.232235	592599	PA0533	591445	592935	+	0
refseq|NC_002516.2|chromosome	peak19	9732.72	55.611255	165825	PA0145	165219	165737	-	89
refseq|NC_002516.2|chromosome	peak459	9728.46	55.61842	4287083	PA3829	4286787	4287710	-	0
refseq|NC_002516.2|chromosome	peak18	9643.62	55.320555	154286	PA0136	154417	155988	+	130
refseq|NC_002516.2|chromosome	peak617	9095.2	52.889555	5695007	PA5055	5694576	5694947	+	61
refseq|NC_002516.2|chromosome	peak128	9082.07	52.80147	1255386	PA1157	1255042	1255752	+	0
refseq|NC_002516.2|chromosome	peak454	8069.47	44.86192	4276838	PA3820	4276154	4277074	-	0
refseq|NC_002516.2|chromosome	peak324	7776.35	47.01758	3125318	PA2765	3124342	3125241	-	78
refseq|NC_002516.2|chromosome	peak623	7188.69	44.380095	5745087	PA5101	5745079	5745876	-	0
refseq|NC_002516.2|chromosome	peak532	7083.85	43.74276	5002921	PA4474	5002455	5003897	-	0
refseq|NC_002516.2|chromosome	peak413	7048.02	43.67861	3908989	PA3491	3908412	3910736	+	0
refseq|NC_002516.2|chromosome	peak518	7041.41	43.605	4857058	PA4329	4856960	4858411	+	0
refseq|NC_002516.2|chromosome	peak523	7030.04	43.626155	4888699	PA4360	4887722	4888557	-	143
refseq|NC_002516.2|chromosome	peak175	6929.51	38.85917499999999	1691925	PA1554	1691327	1692754	-	0
refseq|NC_002516.2|chromosome	peak496	6343.04	40.349095	4664579	PA4168	4663854	4666262	+	0
refseq|NC_002516.2|chromosome	peak90	6255.31	40.003205	774904	PA0702	774416	775321	-	0
refseq|NC_002516.2|chromosome	peak140	6082.15	39.143785	1369392	PA1261	1369418	1370092	-	25
refseq|NC_002516.2|chromosome	peak539	5921.68	37.775285	5083951	PA4541	5082443	5086696	+	0
refseq|NC_002516.2|chromosome	peak329	5851.16	37.848195	3202509	PA2848	3202293	3203312	+	0
refseq|NC_002516.2|chromosome	peak314	5582.46	36.434095	3037228	PA2685	3035752	3037932	-	0
refseq|NC_002516.2|chromosome	peak453	5518.06	36.510225	4260456	PA3801	4260399	4261043	-	0
refseq|NC_002516.2|chromosome	peak680	5440.78	36.076815	6242462	PA5548	6241851	6243056	+	0
refseq|NC_002516.2|chromosome	peak648	5339.02	35.620065	5917341	PA5255	5916918	5917400	-	0
refseq|NC_002516.2|chromosome	peak524	5200.96	34.94663	4903430	PA4374	4903466	4904596	+	35
refseq|NC_002516.2|chromosome	peak213	5179.68	32.427465	2015750	PA1856	2015139	2016581	-	0
refseq|NC_002516.2|chromosome	peak138	5169.97	33.590865	1348917	PA1245	1349416	1350660	+	498
refseq|NC_002516.2|chromosome	peak253	5070.53	34.308235	2456268	PA2232	2455103	2456569	+	0
refseq|NC_002516.2|chromosome	peak348	5042.03	34.14462	3374351	PA3013	3373254	3374429	-	0
refseq|NC_002516.2|chromosome	peak273	5016.13	34.011315	2631891	PA2378	2629916	2632231	-	0
refseq|NC_002516.2|chromosome	peak482	4767.12	32.845290000000006	4504783	PA4023	4504001	4505449	+	0
refseq|NC_002516.2|chromosome	peak109	4720.94	29.683209999999995	1045886	PA0959	1045832	1046461	+	0
refseq|NC_002516.2|chromosome	peak357	4494.7	31.457645	3426221	PA3061	3425555	3426922	-	0
refseq|NC_002516.2|chromosome	peak483	4488.93	31.374665	4510619	PA4027a	4509194	4510777	-	0
refseq|NC_002516.2|chromosome	peak63	4342.02	29.0241	545471	PA0484	545129	545644	+	0
refseq|NC_002516.2|chromosome	peak243	4336.81	30.66425	2328308	PA2117	2328176	2329156	-	0
refseq|NC_002516.2|chromosome	peak637	4312.26	30.43071	5834231	PA5181	5832749	5835070	+	0
refseq|NC_002516.2|chromosome	peak264	4292.72	26.309245000000004	2550812	PA2312a	2550619	2551122	-	0
refseq|NC_002516.2|chromosome	peak663	4250.5	30.196445	6058264	PA5379	6056877	6058253	+	12
refseq|NC_002516.2|chromosome	peak610	4054.23	29.168265	5610949	PA4995	5610851	5612140	-	0
refseq|NC_002516.2|chromosome	peak21	3904.24	28.43981	190015	PA0165	189120	189956	+	60
refseq|NC_002516.2|chromosome	peak661	3845.61	28.12155	6024178	PA5356	6023907	6024662	+	0
refseq|NC_002516.2|chromosome	peak363	3664.79	27.18074	3485133	PA3105	3484354	3486330	+	0
refseq|NC_002516.2|chromosome	peak300	3664.72	27.183625	2890243	PA2556	2889202	2890287	-	0
refseq|NC_002516.2|chromosome	peak97	3660.98	27.143205	890474	PA0812	889559	890854	-	0
refseq|NC_002516.2|chromosome	peak45	3656.86	23.73257	423885	PA0381	423719	424516	+	0
refseq|NC_002516.2|chromosome	peak525	3649.71	27.077465000000004	4912313	PA4381	4912141	4912824	-	0
refseq|NC_002516.2|chromosome	peak603	3365.91	25.58063	5549941	PA4946	5549780	5551681	-	0
refseq|NC_002516.2|chromosome	peak406	3315.62	25.29813	3888133	PA3475	3888178	3888984	-	44
refseq|NC_002516.2|chromosome	peak37	3308.7	23.81205	334555	PA0296	333079	334455	-	101
refseq|NC_002516.2|chromosome	peak20	3082.12	24.068595	188856	PA0165	189120	189956	+	263
refseq|NC_002516.2|chromosome	peak639	3026.87	23.694445	5848720	PA5196	5848577	5849011	+	0
refseq|NC_002516.2|chromosome	peak557	2982.4	23.507545	5227109	PA4659	5226992	5227891	+	0
refseq|NC_002516.2|chromosome	peak309	2971.08	23.4591	2987336	PA2641	2986243	2987589	+	0
refseq|NC_002516.2|chromosome	peak118	2957.55	23.353675000000003	1114403	PA1027	1113129	1114718	+	0
refseq|NC_002516.2|chromosome	peak584	2923.52	23.160035	5405483	PA4815	5405559	5406008	+	75
refseq|NC_002516.2|chromosome	peak56	2835.16	22.76167	496556	PA0442	496362	496478	-	79
refseq|NC_002516.2|chromosome	peak339	2794.47	21.53931	3291164	PA2935	3290694	3291173	-	0
refseq|NC_002516.2|chromosome	peak544	2722.21	20.95559	5141722	PA4591	5141786	5143063	-	63
refseq|NC_002516.2|chromosome	peak377	2714.06	16.86436	3540388	PA3156	3540210	3540785	-	0
refseq|NC_002516.2|chromosome	peak29	2673.77	21.569225	284432	PA0253	284197	284673	-	0
refseq|NC_002516.2|chromosome	peak537	2618.91	21.43493	5067727	PA4523	5065491	5067746	-	0
refseq|NC_002516.2|chromosome	peak350	2603.37	21.364445	3377932	PA3016	3377870	3378304	-	0
refseq|NC_002516.2|chromosome	peak111	2409.36	19.98708	1058368	PA0974	1057916	1058740	+	0
refseq|NC_002516.2|chromosome	peak369	2335.62	19.888095	3518546	PA3136	3517928	3518995	+	0
refseq|NC_002516.2|chromosome	peak646	2308.9	19.6967	5911083	PA5249	5910403	5911032	-	52
refseq|NC_002516.2|chromosome	peak147	2240.76	17.726435000000002	1481579	PA1368	1481334	1482758	-	0
refseq|NC_002516.2|chromosome	peak46	2214.39	19.11616	426418	PA0383	425504	426850	+	0
refseq|NC_002516.2|chromosome	peak536	2203.12	19.02083	5053251	PA4513	5050848	5053400	-	0
refseq|NC_002516.2|chromosome	peak30	2185.25	18.94996	286287	PA0255	286338	287024	-	50
refseq|NC_002516.2|chromosome	peak485	2121.75	18.566285	4548608	PA4070	4547821	4548771	-	0
refseq|NC_002516.2|chromosome	peak14	2116.93	15.909669999999998	121540	PA0100	121346	122266	+	0
refseq|NC_002516.2|chromosome	peak298	2113.14	18.522195	2861422	PA2533	2860409	2861758	-	0
refseq|NC_002516.2|chromosome	peak115	2100.81	18.47121	1086105	PA1003	1086097	1087095	-	0
refseq|NC_002516.2|chromosome	peak115	2100.81	18.47121	1086105	PA1002	1085542	1086144	+	0
refseq|NC_002516.2|chromosome	peak119	2096.5	18.44159	1117518	PA1030.1	1117532	1117609	+	13
refseq|NC_002516.2|chromosome	peak125	1978.16	17.745005	1236413	PA1145	1236644	1237546	+	230
refseq|NC_002516.2|chromosome	peak628	1971.49	17.667035	5770867	PA5122	5770937	5771458	+	69
refseq|NC_002516.2|chromosome	peak164	1943.92	17.532935000000002	1652842	PA1520	1652273	1653052	+	0
refseq|NC_002516.2|chromosome	peak249	1934.45	17.461075	2407999	PA2188	2407681	2408847	-	0
refseq|NC_002516.2|chromosome	peak139	1865.33	17.031155	1367388	PA1259	1366538	1368280	-	0
refseq|NC_002516.2|chromosome	peak374	1863.39	15.02772	3530967	PA3147	3530467	3531708	-	0
refseq|NC_002516.2|chromosome	peak461	1828.87	16.82519	4314359	PA3853	4313763	4314452	-	0
refseq|NC_002516.2|chromosome	peak296	1813.11	16.695905	2856867	PA2529	2855548	2856981	+	0
refseq|NC_002516.2|chromosome	peak55	1764.42	16.380164999999998	492196	PA0439	492080	493357	-	0
refseq|NC_002516.2|chromosome	peak240	1747.14	16.31362	2267933	PA2069	2267638	2269362	-	0
refseq|NC_002516.2|chromosome	peak38	1745.94	16.30567	336366	PA0298	335527	336885	+	0
refseq|NC_002516.2|chromosome	peak204	1734.74	16.243155	1932100	PA1784	1932129	1932824	-	28
refseq|NC_002516.2|chromosome	peak590	1733.39	16.222585	5467687	PA4869	5466790	5468007	+	0
refseq|NC_002516.2|chromosome	peak631	1682.35	15.88337	5775141	PA5125	5773377	5774807	+	335
refseq|NC_002516.2|chromosome	peak13	1652.87	15.723635	115853	PA0095	115299	117524	+	0
refseq|NC_002516.2|chromosome	peak67	1603.26	15.259445	565438	PA0506	564914	566719	+	0
refseq|NC_002516.2|chromosome	peak70	1589.64	15.320805	582162	PA0523	582015	582455	+	0
refseq|NC_002516.2|chromosome	peak251	1570.96	12.880945	2424674	PA2206	2424482	2425429	-	0
refseq|NC_002516.2|chromosome	peak409	1553.59	15.08814	3898490	PA3484	3898278	3899504	+	0
refseq|NC_002516.2|chromosome	peak464	1552.35	12.27426	4330002	PA3866	4327697	4329991	-	12
refseq|NC_002516.2|chromosome	peak500	1545.29	15.02313	4693454	PA4196	4693112	4693756	-	0
refseq|NC_002516.2|chromosome	peak594	1534.23	14.961335	5490065	PA4895	5489630	5490652	-	0
refseq|NC_002516.2|chromosome	peak190	1475.51	14.622005	1822370	PA1669	1819074	1822601	+	0
refseq|NC_002516.2|chromosome	peak49	1440.49	11.872295	449593	PA0408	449639	450046	+	45
refseq|NC_002516.2|chromosome	peak308	1420.77	14.22972	2980029	PA2635	2979530	2981548	+	0
refseq|NC_002516.2|chromosome	peak417	1413.6	14.20475	3958128	PA3536	3958288	3958755	-	159
refseq|NC_002516.2|chromosome	peak170	1408.17	14.077065	1669828	PA1531	1669086	1669952	-	0
refseq|NC_002516.2|chromosome	peak89	1398.98	14.09711	766819	PA0693	765315	767162	+	0
refseq|NC_002516.2|chromosome	peak130	1395.64	14.07219	1262917	PA1163	1260557	1263166	-	0
refseq|NC_002516.2|chromosome	peak68	1393.82	13.82232	566289	PA0506	564914	566719	+	0
refseq|NC_002516.2|chromosome	peak578	1386.15	14.017259999999998	5378489	PA4790	5378093	5378842	+	0
refseq|NC_002516.2|chromosome	peak252	1378.58	13.943235	2425793	PA2207	2425497	2427017	-	0
