## Supplementary Dataset 1 for "Determination of the Two-Component Systems regulatory network reveals core and accessory regulations across *Pseudomonas aeruginosa* lineages": CS45_DctD-IHMA87_05647_ALLpeaks_IHMA.tab

chrom	peakID	log(qvalue)	fold_enrichment	summit_position	closest_gene	gene_start	gene_end	strand	distance_to_closest_gene
IHMA87_1	peak1	219182.63	5999.023005	6013030	IHMA87_05647	6011637	6013025	+	6
IHMA87_1	peak0	25109.01	887.921085	4316229	IHMA87_04035	4316323	4317324	+	93
