## Supplementary Dataset 1 for "Determination of the Two-Component Systems regulatory network reveals core and accessory regulations across *Pseudomonas aeruginosa* lineages": CS45_DctD-PA14_68250_ALLpeaks_PA14.tab

chrom	peakID	log(qvalue)	fold_enrichment	summit_position	closest_gene	gene_start	gene_end	strand	distance_to_closest_gene
refseq|NC_008463.1|chromosome	peak6	738100.19	7852.045899999999	6089126	PA14_68250	6087733	6089121	+	6
refseq|NC_008463.1|chromosome	peak3	383117.0	4385.160885	4364752	PA14_49150	4364836	4365837	+	83
refseq|NC_008463.1|chromosome	peak0	2126.19	56.66477	341035	PA14_03790	339852	340823	+	213
refseq|NC_008463.1|chromosome	peak5	348.72	16.12684	5725806	PA14_64230	5722815	5725643	+	164
refseq|NC_008463.1|chromosome	peak2	64.4	5.7189250000000005	2561255	PA14_29530	2560976	2561401	+	0
refseq|NC_008463.1|chromosome	peak4	56.06	5.23682	4365384	PA14_49150	4364836	4365837	+	0
refseq|NC_008463.1|chromosome	peak1	28.95	3.933995	503892	PA14_05660	503481	504101	+	0
refseq|NC_008463.1|chromosome	peak7	27.28	3.78399	6107027	PA14_68440	6104964	6107285	+	0
