## Supplementary Dataset 1 for "Determination of the Two-Component Systems regulatory network reveals core and accessory regulations across *Pseudomonas aeruginosa* lineages": CS45_DctD-PA5166_ALLpeaks_PAO1.tab

chrom	peakID	log(qvalue)	fold_enrichment	summit_position	closest_gene	gene_start	gene_end	strand	distance_to_closest_gene
refseq|NC_002516.2|chromosome	peak18	477535.05	5806.601559999999	5816948	PA5166	5815562	5816950	+	0
refseq|NC_002516.2|chromosome	peak6	264875.61	3458.470825	1284249	PA1182	1283176	1284177	-	73
refseq|NC_002516.2|chromosome	peak12	3915.21	93.851175	3843513	PA3435	3843653	3844105	-	139
refseq|NC_002516.2|chromosome	peak1	646.41	24.81311	326890	PA0290	325700	326671	+	220
