## Supplementary Dataset 1 for "Determination of the Two-Component Systems regulatory network reveals core and accessory regulations across *Pseudomonas aeruginosa* lineages": CS46_AmgR-IHMA87_05683_ALLpeaks_IHMA.tab

chrom	peakID	log(qvalue)	fold_enrichment	summit_position	closest_gene	gene_start	gene_end	strand	distance_to_closest_gene
IHMA87_1	peak120	1865.5	19.508375	4193710	IHMA87_03916	4193900	4195441	-	189
IHMA87_1	peak55	1749.18	18.71667	1793037	IHMA87_01659	1791498	1792814	+	224
IHMA87_1	peak184	1696.44	18.270805000000003	6383395	IHMA87_05980	6383547	6383750	+	151
IHMA87_1	peak46	1293.12	15.244045	1546642	IHMA87_01425	1544904	1546214	-	429
IHMA87_1	peak38	1288.66	15.250315	1124083	IHMA87_01046	1123088	1124041	-	43
IHMA87_1	peak49	1236.8	14.790675	1579135	IHMA87_01451	1578787	1578996	+	140
IHMA87_1	peak30	1190.0	14.27743	907288	IHMA87_00845	907198	907842	+	0
IHMA87_1	peak72	1179.28	14.333975	2499533	IHMA87_02381	2499501	2499797	-	0
IHMA87_1	peak162	1146.34	14.093645	5470075	IHMA87_05141	5470149	5472377	+	73
IHMA87_1	peak165	1143.24	14.1195	5707432	IHMA87_05379	5706691	5707320	+	113
IHMA87_1	peak126	1081.63	13.52552	4348356	IHMA87_04063	4348219	4349253	+	0
IHMA87_1	peak151	1039.35	12.624505	5164731	IHMA87_04836	5162361	5164661	-	71
IHMA87_1	peak79	1000.27	12.785675	2769186	IHMA87_02628	2768449	2769123	-	64
IHMA87_1	peak74	954.88	12.478275	2559333	IHMA87_02434	2557674	2559134	-	200
IHMA87_1	peak127	954.7	12.506754999999998	4349863	IHMA87_04063	4348219	4349253	+	611
IHMA87_1	peak25	952.47	12.5159	767933	IHMA87_00726	767897	768901	+	0
IHMA87_1	peak8	949.65	12.446715	148010	IHMA87_00127	148039	148320	-	28
IHMA87_1	peak170	817.02	11.32478	6001239	IHMA87_05637	6001284	6001754	+	44
IHMA87_1	peak65	798.32	11.1529	2075864	IHMA87_01927	2075946	2076551	-	81
IHMA87_1	peak64	785.3	11.04129	2068774	IHMA87_01921	2067803	2068579	-	196
IHMA87_1	peak92	767.12	10.89277	3136393	IHMA87_02910	3134883	3136250	-	144
IHMA87_2	peak189	751.31	10.725105	6937	IHMA87_06124	4213	5367	+	1571
IHMA87_1	peak24	726.91	10.557935	767413	IHMA87_00725	766191	767198	-	216
IHMA87_1	peak122	718.44	10.417815	4262898	IHMA87_03984	4261417	4262856	-	43
IHMA87_1	peak106	664.21	9.239415	3608904	IHMA87_03340	3607966	3610023	-	0
IHMA87_1	peak171	645.43	9.83334	6071906	IHMA87_05700	6070836	6071834	-	73
IHMA87_1	peak139	623.71	9.562245	4581377	IHMA87_04294	4580763	4581323	-	55
IHMA87_1	peak145	596.16	9.29289	4667552	IHMA87_04381	4667645	4669357	+	92
IHMA87_1	peak53	591.51	9.316375	1783845	IHMA87_01647	1783945	1784382	+	99
IHMA87_1	peak100	585.18	9.24077	3475348	IHMA87_03219	3474674	3475162	-	187
IHMA87_1	peak41	561.87	8.53444	1189433	IHMA87_01107	1189498	1190577	+	64
IHMA87_1	peak111	539.93	8.756915	3771103	IHMA87_03513	3771466	3772068	-	362
IHMA87_1	peak183	530.3	8.768795	6243750	IHMA87_05849	6242584	6243654	-	97
IHMA87_1	peak78	492.45	8.316025	2707872	IHMA87_02576	2707125	2707370	+	503
IHMA87_1	peak26	487.1	8.295594999999999	798329	IHMA87_00749	798369	799196	+	39
IHMA87_1	peak178	480.63	8.197289999999999	6198094	IHMA87_05812	6198286	6200250	-	191
IHMA87_2	peak196	478.24	8.20688	141966	IHMA87_06274	142113	144077	+	146
IHMA87_1	peak160	446.49	7.888705	5296249	IHMA87_04985	5295649	5296272	-	0
IHMA87_1	peak128	442.05	7.750129999999999	4352159	IHMA87_04067	4352092	4354080	-	0
IHMA87_1	peak158	439.3	7.740805	5274156	IHMA87_04959	5272756	5274069	-	88
IHMA87_1	peak76	439.07	7.803765	2614322	IHMA87_02480	2614555	2615070	-	232
IHMA87_1	peak68	433.54	7.737055	2279659	IHMA87_02133	2279695	2280654	-	35
IHMA87_1	peak33	415.01	7.51269	1030422	IHMA87_00967	1029310	1030776	+	0
IHMA87_1	peak179	413.44	7.170055	6199302	IHMA87_05812	6198286	6200250	-	0
IHMA87_1	peak60	408.35	7.51252	1920476	IHMA87_01788	1919557	1920792	+	0
IHMA87_1	peak186	387.26	7.059465	6424996	IHMA87_06019	6423617	6424906	-	91
IHMA87_1	peak29	363.89	7.02201	895492	IHMA87_00838	895714	896277	+	221
IHMA87_1	peak32	363.23	6.979519999999999	960501	IHMA87_00900	960589	962172	+	87
IHMA87_1	peak86	360.62	6.972195000000001	3022857	IHMA87_02807	3023048	3024406	+	190
IHMA87_1	peak173	354.65	6.936645	6100119	IHMA87_05727	6099050	6100165	-	0
IHMA87_1	peak57	351.1	6.7994900000000005	1812152	IHMA87_01673	1811878	1812273	-	0
IHMA87_1	peak90	348.73	6.812760000000001	3131323	IHMA87_02908	3131408	3133630	-	84
IHMA87_2	peak193	340.67	6.73138	91947	IHMA87_06211	92001	94187	+	53
IHMA87_1	peak174	336.26	6.730535	6104805	IHMA87_05732	6102835	6104793	-	13
IHMA87_1	peak172	333.71	6.686935	6087276	IHMA87_05718	6087347	6088693	+	70
IHMA87_1	peak83	327.08	6.57574	2887981	IHMA87_02722	2887347	2887910	-	72
IHMA87_1	peak167	326.31	6.610010000000001	5750997	IHMA87_05418	5749040	5750908	+	90
IHMA87_1	peak180	323.65	6.50591	6200817	IHMA87_05813	6200250	6202346	-	0
IHMA87_1	peak82	322.37	6.539285	2872108	IHMA87_02708	2872196	2874193	+	87
IHMA87_1	peak159	312.54	6.415435	5285381	IHMA87_04972	5285555	5285854	+	173
IHMA87_1	peak97	311.62	6.397865	3406623	IHMA87_03161	3406732	3407703	+	108
IHMA87_1	peak4	309.26	6.396100000000001	65987	IHMA87_00049	66545	67798	-	557
IHMA87_1	peak130	298.27	6.2629150000000005	4373643	IHMA87_04089	4373718	4376042	+	74
IHMA87_1	peak102	292.15	6.22959	3507470	IHMA87_03244	3507704	3507853	+	233
IHMA87_1	peak119	265.71	5.89761	4155865	IHMA87_03883	4155831	4156523	+	0
IHMA87_1	peak69	246.83	5.1972000000000005	2413512	IHMA87_02278	2412866	2413474	-	39
IHMA87_1	peak132	246.51	5.62744	4460388	IHMA87_04176	4460475	4460969	+	86
IHMA87_1	peak13	246.48	5.72001	299695	IHMA87_00267	298534	299505	+	191
IHMA87_1	peak47	244.63	5.63235	1551230	IHMA87_01430	1550646	1550903	-	328
IHMA87_1	peak95	241.27	5.617694999999999	3335538	IHMA87_03097	3334859	3335491	-	48
IHMA87_1	peak35	239.33	5.554965	1044179	IHMA87_00980	1043296	1044123	-	57
IHMA87_1	peak56	229.12	5.440910000000001	1807585	IHMA87_01670	1806699	1807553	+	33
IHMA87_1	peak2	227.49	5.42379	58370	IHMA87_00045	59228	62380	+	857
IHMA87_1	peak10	220.8	5.354205	193189	IHMA87_00166	193504	194340	+	314
IHMA87_1	peak52	205.49	5.140525	1750985	IHMA87_01618	1750453	1750908	+	78
IHMA87_1	peak71	203.62	5.155665000000001	2442885	IHMA87_02314	2442975	2443184	+	89
IHMA87_1	peak81	201.54	5.083825	2851848	IHMA87_02692	2852257	2852436	+	408
IHMA87_1	peak110	199.27	5.09029	3714032	IHMA87_03458	3714092	3714280	+	59
IHMA87_1	peak123	199.25	5.081835	4269607	IHMA87_03989	4269916	4271220	-	308
IHMA87_1	peak93	192.06	4.9602	3155236	IHMA87_02928	3155307	3156077	+	70
IHMA87_1	peak150	182.62	4.859265000000001	5073746	IHMA87_04752	5073041	5073634	-	113
IHMA87_1	peak0	170.32	4.690285	52500	IHMA87_00043	42234	52406	+	95
IHMA87_1	peak166	166.78	4.65494	5735668	IHMA87_05406	5735039	5735641	-	28
IHMA87_1	peak115	161.45	4.55287	3932426	IHMA87_03668	3931856	3932287	-	140
IHMA87_1	peak153	160.68	4.562215	5265557	IHMA87_04953	5265468	5266568	-	0
IHMA87_1	peak88	158.19	4.510845	3056208	IHMA87_02837	3054954	3055976	-	233
IHMA87_1	peak157	157.0	4.482825	5272222	IHMA87_04958	5271977	5272228	+	0
IHMA87_1	peak51	154.53	4.47461	1708836	IHMA87_01579	1708848	1710008	+	11
IHMA87_1	peak73	154.09	4.43546	2534776	IHMA87_02421	2534662	2537208	+	0
IHMA87_2	peak194	152.41	4.418570000000001	95254	IHMA87_06213	95285	95920	-	30
IHMA87_1	peak137	150.42	4.21467	4554689	IHMA87_04261	4554163	4554669	-	21
IHMA87_1	peak21	147.66	4.394135	600244	IHMA87_00556	600674	600919	+	429
IHMA87_1	peak3	146.69	4.338305	64274	IHMA87_00047	64345	64566	-	70
IHMA87_1	peak149	144.47	4.33921	4771457	IHMA87_04473	4767930	4771112	-	346
IHMA87_1	peak12	142.75	4.29842	244688	IHMA87_00215	244743	245282	+	54
IHMA87_1	peak138	131.09	4.131535	4566539	IHMA87_04276	4566709	4567539	+	169
IHMA87_1	peak48	126.93	4.05104	1552871	IHMA87_01433	1552570	1555239	-	0
IHMA87_1	peak133	121.79	3.987895	4507814	IHMA87_04224	4508146	4509144	+	331
IHMA87_1	peak66	121.28	3.97789	2110345	IHMA87_01961	2110384	2111085	+	38
