## Supplementary Dataset 1 for "Determination of the Two-Component Systems regulatory network reveals core and accessory regulations across *Pseudomonas aeruginosa* lineages": CS46_AmgR-PA14_68700_ALLpeaks_PA14.tab

chrom	peakID	log(qvalue)	fold_enrichment	summit_position	closest_gene	gene_start	gene_end	strand	distance_to_closest_gene
refseq|NC_008463.1|chromosome	peak107	4169.62	12.858875	3176623	PA14_35720	3176214	3176615	-	9
refseq|NC_008463.1|chromosome	peak140	2798.96	19.94048	4207006	PA14_47230	4207180	4208721	-	173
refseq|NC_008463.1|chromosome	peak53	2601.4	18.973765	1874443	PA14_21610	1872900	1874216	+	228
refseq|NC_008463.1|chromosome	peak58	2360.72	14.71403	1924506	PA14_22090	1923032	1924132	-	375
refseq|NC_008463.1|chromosome	peak210	2355.97	17.74223	6408477	PA14_71900	6408629	6408832	+	151
refseq|NC_008463.1|chromosome	peak4	2197.62	14.686015	141451	PA14_01510	141481	141762	-	29
refseq|NC_008463.1|chromosome	peak160	2054.07	15.019375	4752643	PA14_53590	4752288	4753559	+	0
refseq|NC_008463.1|chromosome	peak138	2032.22	16.075135	4133235	PA14_46450	4131283	4133016	+	220
refseq|NC_008463.1|chromosome	peak94	2007.8	15.94687	2783802	PA14_31970	2784041	2785327	+	238
refseq|NC_008463.1|chromosome	peak48	1920.53	15.48442	1858405	PA14_21440	1857908	1858345	+	61
refseq|NC_008463.1|chromosome	peak28	1889.41	15.32234	1162466	PA14_13510	1161473	1162426	-	41
refseq|NC_008463.1|chromosome	peak202	1839.67	13.977325	6077327	PA14_68110	6077376	6077846	+	48
refseq|NC_008463.1|chromosome	peak47	1799.16	14.837975	1857799	PA14_21410	1856273	1857703	-	97
refseq|NC_008463.1|chromosome	peak39	1771.83	14.688545	1595738	PA14_18580	1593998	1595308	-	431
refseq|NC_008463.1|chromosome	peak197	1649.53	14.02011	5758502	PA14_64640	5757762	5758391	+	112
refseq|NC_008463.1|chromosome	peak176	1602.16	13.532805	5219658	PA14_58570	5217322	5219583	-	76
refseq|NC_008463.1|chromosome	peak70	1575.72	12.610245	2033442	PA14_23410	2033233	2034075	+	0
refseq|NC_008463.1|chromosome	peak141	1571.22	13.58568	4224797	PA14_47410	4224835	4225284	-	37
refseq|NC_008463.1|chromosome	peak144	1518.68	13.29188	4313915	PA14_48530	4314228	4316084	+	312
refseq|NC_008463.1|chromosome	peak1	1499.07	11.246695	64366	PA14_00640	64665	66497	+	298
refseq|NC_008463.1|chromosome	peak123	1465.15	12.98884	3561914	PA14_39970	3561244	3561732	-	183
refseq|NC_008463.1|chromosome	peak149	1353.1	11.43089	4400931	PA14_49480	4399221	4401008	+	0
refseq|NC_008463.1|chromosome	peak143	1137.57	10.669515	4279002	PA14_48060	4277525	4278964	-	39
refseq|NC_008463.1|chromosome	peak96	1069.48	10.18301	2859491	PA14_32790	2848568	2864206	+	0
refseq|NC_008463.1|chromosome	peak10	1033.75	10.43447	340976	PA14_03790	339852	340823	+	154
refseq|NC_008463.1|chromosome	peak152	898.61	8.889885	4562514	PA14_51340	4562837	4563835	+	322
refseq|NC_008463.1|chromosome	peak57	894.72	8.883565	1921713	PA14_22080	1922000	1922695	-	286
refseq|NC_008463.1|chromosome	peak201	842.82	9.219245	6004277	PA14_67240	6004374	6005174	-	96
refseq|NC_008463.1|chromosome	peak26	834.21	9.16476	1015391	PA14_11730	1015471	1017054	+	79
refseq|NC_008463.1|chromosome	peak166	770.82	7.98333	4862563	PA14_54870	4861608	4862516	-	48
refseq|NC_008463.1|chromosome	peak129	746.71	8.309155	3840465	PA14_43100	3835369	3840213	+	253
refseq|NC_008463.1|chromosome	peak72	742.75	8.46996	2036472	PA14_23430	2036366	2038018	+	0
refseq|NC_008463.1|chromosome	peak206	733.77	8.49358	6268825	PA14_70290	6267659	6268729	-	97
refseq|NC_008463.1|chromosome	peak68	689.35	8.024040000000001	2029301	PA14_23380	2029301	2030569	+	0
refseq|NC_008463.1|chromosome	peak87	679.74	8.120445	2489770	PA14_28840	2489403	2491613	+	0
refseq|NC_008463.1|chromosome	peak192	652.11	7.93011	5515040	PA14_61850	5515120	5517348	+	79
refseq|NC_008463.1|chromosome	peak101	649.09	7.90578	2910701	PA14_33260	2910054	2910617	-	85
refseq|NC_008463.1|chromosome	peak189	648.95	7.905085	5353992	PA14_60100	5353510	5354049	-	0
refseq|NC_008463.1|chromosome	peak90	597.82	7.54133	2599479	PA14_30030	2599727	2600281	-	247
refseq|NC_008463.1|chromosome	peak155	593.07	6.910005	4587685	PA14_51610	4587325	4587609	-	77
refseq|NC_008463.1|chromosome	peak205	579.91	7.41192	6182586	PA14_69310	6182616	6183245	-	29
refseq|NC_008463.1|chromosome	peak117	575.03	7.37515	3344701	PA14_37580	3344797	3345273	-	95
refseq|NC_008463.1|chromosome	peak177	574.98	7.090835	5236261	PA14_58760	5236082	5237203	+	0
