## Supplementary Dataset 1 for "Determination of the Two-Component Systems regulatory network reveals core and accessory regulations across *Pseudomonas aeruginosa* lineages": CS46_AmgR-PA5200_ALLpeaks_PAO1.tab

chrom	peakID	log(qvalue)	fold_enrichment	summit_position	closest_gene	gene_start	gene_end	strand	distance_to_closest_gene
refseq|NC_002516.2|chromosome	peak99	1511.93	20.87444	3672772	PA3279	3671227	3672549	-	224
refseq|NC_002516.2|chromosome	peak35	1494.04	20.22857	1427635	PA1316	1425912	1427453	+	183
refseq|NC_002516.2|chromosome	peak149	1477.99	16.675515	6135550	PA5446	6135709	6135912	+	158
refseq|NC_002516.2|chromosome	peak139	1235.68	18.196635	5487098	PA4890	5486356	5486985	+	114
refseq|NC_002516.2|chromosome	peak101	1203.46	17.741365000000002	3688814	PA3295	3688879	3689316	-	64
refseq|NC_002516.2|chromosome	peak118	1202.93	17.859335	4363188	PA3895	4363230	4364183	+	41
refseq|NC_002516.2|chromosome	peak102	1137.98	15.969155	3689420	PA3296	3689521	3690951	+	100
refseq|NC_002516.2|chromosome	peak74	1078.18	13.979534999999998	2843554	PA2522	2842019	2843305	-	250
refseq|NC_002516.2|chromosome	peak34	1077.85	16.64353	1409834	PA1299	1409351	1409800	+	35
refseq|NC_002516.2|chromosome	peak127	1002.64	15.754875	4713061	PA4209	4712095	4713099	-	0
refseq|NC_002516.2|chromosome	peak6	966.21	15.20428	213452	PA0186	212340	213401	+	52
refseq|NC_002516.2|chromosome	peak109	857.45	12.573175	3962389	PA3540	3962825	3964135	+	435
refseq|NC_002516.2|chromosome	peak132	768.31	12.452525	5055957	PA4514	5053616	5055877	-	81
refseq|NC_002516.2|chromosome	peak144	663.81	10.362585	5805161	PA5157	5805206	5805676	+	44
refseq|NC_002516.2|chromosome	peak3	639.23	9.149079999999998	143545	PA0124	143567	143848	-	21
refseq|NC_002516.2|chromosome	peak52	628.99	11.68902	2070498	PA1899	2070685	2071173	+	186
refseq|NC_002516.2|chromosome	peak128	622.7	11.601444999999998	4713621	PA4210	4713796	4714284	+	174
refseq|NC_002516.2|chromosome	peak31	616.23	11.425355	1324422	PA1221	1322253	1324109	-	314
refseq|NC_002516.2|chromosome	peak90	608.42	8.71795	3534720	PA3150	3533948	3535081	-	0
refseq|NC_002516.2|chromosome	peak143	606.37	11.430535	5732020	PA5091	5732116	5732916	-	95
refseq|NC_002516.2|chromosome	peak32	586.15	10.296745	1355587	PA1249	1355631	1357070	+	43
refseq|NC_002516.2|chromosome	peak106	575.01	10.984975	3900073	PA3485	3899501	3899938	+	136
refseq|NC_002516.2|chromosome	peak64	567.96	9.116735	2451413	PA2229	2451707	2452426	+	293
refseq|NC_002516.2|chromosome	peak120	557.09	10.810735	4510853	PA4027a	4509194	4510777	-	77
refseq|NC_002516.2|chromosome	peak148	514.07	10.12276	5995906	PA5324	5994741	5995811	-	96
refseq|NC_002516.2|chromosome	peak1	503.21	7.4454	66001	PA0051	66303	68135	+	301
refseq|NC_002516.2|chromosome	peak147	486.65	10.045625	5910372	PA5249	5910403	5911032	-	30
refseq|NC_002516.2|chromosome	peak29	481.6	7.688465	1246644	PA1151	1245665	1245928	+	717
refseq|NC_002516.2|chromosome	peak47	475.51	9.399455	1803085	PA1656	1803626	1805182	+	540
refseq|NC_002516.2|chromosome	peak140	445.84	9.536735	5517731	PA4917	5517109	5517711	-	21
refseq|NC_002516.2|chromosome	peak8	423.28	9.26289	326828	PA0290	325700	326671	+	158
refseq|NC_002516.2|chromosome	peak43	420.44	8.136605	1639481	PA1509	1638652	1639794	-	0
refseq|NC_002516.2|chromosome	peak25	418.56	8.3647	1087414	PA1003	1086097	1087095	-	320
refseq|NC_002516.2|chromosome	peak71	412.6	8.533985000000001	2722092	PA2426	2722175	2722738	+	82
refseq|NC_002516.2|chromosome	peak37	350.98	6.434845	1487445	PA1372	1486960	1489095	-	0
refseq|NC_002516.2|chromosome	peak41	348.97	8.238975	1617322	PA1490	1617489	1618265	-	166
refseq|NC_002516.2|chromosome	peak134	345.34	7.238785	5243094	PA4675	5243178	5245406	+	83
refseq|NC_002516.2|chromosome	peak38	344.04	6.96614	1488301	PA1372	1486960	1489095	-	0
refseq|NC_002516.2|chromosome	peak62	341.05	6.1520600000000005	2448260	PA2226	2448033	2448533	-	0
refseq|NC_002516.2|chromosome	peak30	336.58	5.777095	1247573	PA1153	1247932	1248486	-	358
refseq|NC_002516.2|chromosome	peak108	317.92	7.639305	3937086	PA3520	3937238	3937432	-	151
refseq|NC_002516.2|chromosome	peak115	310.84	6.360505	4295866	PA3835	4294255	4294605	-	1262
refseq|NC_002516.2|chromosome	peak150	310.04	7.626945000000001	6167492	PA5476	6166120	6167409	-	84
refseq|NC_002516.2|chromosome	peak36	306.99	6.628500000000001	1483535	PA1369	1483123	1483875	+	0
refseq|NC_002516.2|chromosome	peak42	304.28	7.542624999999999	1632812	PA1502	1630902	1632677	-	136
refseq|NC_002516.2|chromosome	peak135	298.78	7.481254999999999	5257665	PA4687	5257696	5258703	+	30
refseq|NC_002516.2|chromosome	peak68	298.77	6.76781	2522800	PA2292	2522958	2523239	-	157
refseq|NC_002516.2|chromosome	peak111	283.79	6.426655	4036065	PA3601	4035758	4036021	-	45
refseq|NC_002516.2|chromosome	peak26	277.98	7.20216	1123930	PA1035	1123356	1123850	-	81
refseq|NC_002516.2|chromosome	peak58	263.61	7.04298	2291675	PA2082	2291113	2291589	+	87
refseq|NC_002516.2|chromosome	peak21	262.4	5.70711	1062546	PA0979	1062061	1062369	-	178
refseq|NC_002516.2|chromosome	peak77	259.51	6.940144999999999	2982432	PA2636	2981627	2982181	+	252
refseq|NC_002516.2|chromosome	peak15	231.06	3.78515	786340	PA0715	785969	786925	+	0
refseq|NC_002516.2|chromosome	peak12	227.36	4.78695	559344	PA0499	558377	559078	-	267
refseq|NC_002516.2|chromosome	peak92	226.89	5.24838	3540535	PA3156	3540210	3540785	-	0
refseq|NC_002516.2|chromosome	peak141	225.64	5.6469450000000005	5541710	PA4937.1	5541614	5541700	+	11
refseq|NC_002516.2|chromosome	peak151	225.31	6.380605000000001	6198026	PA5506	6198055	6198912	+	28
refseq|NC_002516.2|chromosome	peak146	222.8	6.347735	5892841	PA5235	5892910	5894256	+	68
refseq|NC_002516.2|chromosome	peak85	221.94	6.33896	3367715	PA3006	3366970	3367671	-	45
refseq|NC_002516.2|chromosome	peak93	210.35	4.911735	3542324	PA3157	3540782	3542671	-	0
refseq|NC_002516.2|chromosome	peak14	201.04	5.39695	654816	PA0595	653753	656527	-	0
refseq|NC_002516.2|chromosome	peak46	191.81	5.621495	1773522	PA1629	1772655	1773440	-	83
refseq|NC_002516.2|chromosome	peak55	189.89	5.81544	2219736	PA2028	2219778	2220251	+	41
refseq|NC_002516.2|chromosome	peak145	188.73	5.858045	5875666	PA5218	5875653	5876567	-	0
refseq|NC_002516.2|chromosome	peak28	187.06	4.57141	1245683	PA1151	1245665	1245928	+	0
refseq|NC_002516.2|chromosome	peak76	182.23	5.161985	2965072	PA2621	2964607	2964975	-	98
refseq|NC_002516.2|chromosome	peak80	182.19	5.662224999999999	3122671	PA2763	3122377	3122586	-	86
refseq|NC_002516.2|chromosome	peak56	177.98	5.684990000000001	2226395	PA2035	2224486	2226144	-	252
refseq|NC_002516.2|chromosome	peak9	173.72	5.474625	471903	PA0425	472024	473175	+	120
refseq|NC_002516.2|chromosome	peak83	168.03	5.473735	3293928	PA2938	3292324	3293781	-	148
refseq|NC_002516.2|chromosome	peak49	165.38	5.39715	1889220	PA1747	1888985	1889173	-	48
refseq|NC_002516.2|chromosome	peak89	159.18	4.50519	3533452	PA3149	3532812	3533933	-	0
refseq|NC_002516.2|chromosome	peak125	150.98	5.199885	4666797	PA4170	4666836	4667768	+	38
refseq|NC_002516.2|chromosome	peak60	138.39	4.52813	2444646	PA2222	2444886	2445533	-	239
refseq|NC_002516.2|chromosome	peak130	130.05	4.8439	4964980	PA4431	4964266	4964859	-	122
refseq|NC_002516.2|chromosome	peak7	127.32	4.58848	254730	PA0225	254791	255330	+	60
refseq|NC_002516.2|chromosome	peak10	123.18	4.78016	496388	PA0442	496362	496478	-	0
refseq|NC_002516.2|chromosome	peak20	121.92	4.670925	1057362	PA0972	1056049	1057347	+	16
refseq|NC_002516.2|chromosome	peak107	117.26	3.8768949999999993	3906256	PA3488	3906055	3907089	+	0
refseq|NC_002516.2|chromosome	peak122	114.46	4.50517	4559926	PA4080	4559006	4559650	-	277
refseq|NC_002516.2|chromosome	peak95	114.21	4.521965	3573817	PA3183	3572324	3573793	-	25
refseq|NC_002516.2|chromosome	peak78	111.51	4.50328	3016115	PA2667	3016246	3016599	+	130
refseq|NC_002516.2|chromosome	peak73	110.59	4.010135	2766399	PA2462	2761921	2778804	-	0
refseq|NC_002516.2|chromosome	peak133	109.59	4.08833	5069251	PA4525	5069082	5069531	-	0
refseq|NC_002516.2|chromosome	peak105	92.81	3.965555	3772752	PA3360	3771503	3772561	-	192
refseq|NC_002516.2|chromosome	peak66	92.03	4.099205	2487624	PA2259	2487856	2488878	+	231
refseq|NC_002516.2|chromosome	peak44	90.04	3.998595	1711407	PA1570	1711569	1712450	+	161
refseq|NC_002516.2|chromosome	peak87	87.73	4.022505	3498376	PA3116	3498374	3499384	-	0
refseq|NC_002516.2|chromosome	peak123	87.47	3.768625	4629584	PA4139	4629944	4630243	+	359
refseq|NC_002516.2|chromosome	peak75	86.71	3.930715	2934048	PA2591	2933582	2934388	-	0
refseq|NC_002516.2|chromosome	peak136	85.98	3.923005	5308475	PA4726.1	5308433	5308493	+	0
refseq|NC_002516.2|chromosome	peak112	85.03	3.90657	4157906	PA3712	4157126	4157821	-	86
refseq|NC_002516.2|chromosome	peak116	80.23	3.863705	4306344	PA3845	4306380	4307276	+	35
refseq|NC_002516.2|chromosome	peak2	80.15	3.78723	124823	PA0103	124810	126381	+	0
refseq|NC_002516.2|chromosome	peak23	80.05	3.548685	1066368	PA0985	1066321	1067817	-	0
refseq|NC_002516.2|chromosome	peak124	79.88	3.741385	4663745	PA4168	4663854	4666262	+	108
refseq|NC_002516.2|chromosome	peak129	67.08	3.5123100000000003	4843721	PA4315	4843812	4844186	+	90
refseq|NC_002516.2|chromosome	peak18	67.01	3.559285	958296	PA0876	958406	959350	+	109
refseq|NC_002516.2|chromosome	peak70	61.94	3.472665	2614663	PA2364	2614208	2614684	-	0
refseq|NC_002516.2|chromosome	peak113	58.58	3.376345	4183416	PA3732	4182785	4183405	-	12
