## Supplementary Dataset 1 for "Determination of the Two-Component Systems regulatory network reveals core and accessory regulations across *Pseudomonas aeruginosa* lineages": CS48_PhoB-IHMA87_05886_ALLpeaks_IHMA.tab

chrom	peakID	log(qvalue)	fold_enrichment	summit_position	closest_gene	gene_start	gene_end	strand	distance_to_closest_gene
IHMA87_1	peak176	7505.88	53.162635	6274571	IHMA87_05886	6274626	6275315	+	54
IHMA87_1	peak42	7193.93	46.53548	1690421	IHMA87_01558	1690523	1691359	+	101
IHMA87_1	peak173	6724.74	48.9542	6100112	IHMA87_05727	6099050	6100165	-	0
IHMA87_1	peak144	6615.65	48.32427	4988048	IHMA87_04664	4987064	4987960	-	89
IHMA87_1	peak136	6598.36	48.26243	4708717	IHMA87_04413	4707945	4708694	+	24
IHMA87_1	peak27	6194.4	45.97038500000001	1044216	IHMA87_00980	1043296	1044123	-	94
IHMA87_1	peak46	5720.29	43.391455	1793121	IHMA87_01660	1793263	1794585	+	141
IHMA87_1	peak57	5682.74	43.102055	1973331	IHMA87_01842	1973359	1974867	+	27
IHMA87_1	peak89	5536.74	42.34167000000001	2885122	IHMA87_02720	2885186	2886100	+	63
IHMA87_1	peak69	4997.13	39.312615	2404720	IHMA87_02268	2403920	2404663	-	58
IHMA87_1	peak48	4968.7	39.146505	1829410	IHMA87_01695	1829530	1830246	+	119
IHMA87_1	peak109	4730.01	37.74292	3823979	IHMA87_03564	3823995	3825029	-	15
IHMA87_1	peak177	4585.44	36.81539	6285914	IHMA87_05894	6283602	6285887	-	28
IHMA87_1	peak49	4228.73	32.449365	1856871	IHMA87_01724	1856036	1856800	-	72
IHMA87_1	peak164	4203.76	34.620675	5659022	IHMA87_05331	5657361	5658980	+	43
IHMA87_1	peak47	4002.27	33.412285	1820713	IHMA87_01687	1820734	1822866	-	20
IHMA87_1	peak178	3969.88	33.160495	6287103	IHMA87_05895	6286055	6287026	-	78
IHMA87_1	peak130	3821.63	32.238045	4566423	IHMA87_04276	4566709	4567539	+	285
IHMA87_1	peak137	3809.54	32.16393	4739661	IHMA87_04449	4739721	4739948	+	59
IHMA87_1	peak85	3456.15	30.09284	2734399	IHMA87_02603	2734440	2734814	-	40
IHMA87_1	peak21	3424.13	29.799845	767429	IHMA87_00725	766191	767198	-	232
IHMA87_1	peak155	3174.75	28.138755	5296598	IHMA87_04985	5295649	5296272	-	327
IHMA87_2	peak192	3093.04	27.53434	49108	IHMA87_06166	47750	48832	-	277
IHMA87_1	peak97	2998.44	27.213785	3334561	IHMA87_03096	3334628	3334852	+	66
IHMA87_1	peak22	2837.0	26.07279	798323	IHMA87_00749	798369	799196	+	45
IHMA87_1	peak184	2801.66	24.77115	6368971	IHMA87_05971	6369009	6369890	-	37
IHMA87_1	peak39	2788.96	25.752005000000004	1579153	IHMA87_01451	1578787	1578996	+	158
IHMA87_1	peak62	2651.98	24.88546	2152560	IHMA87_02002	2151813	2152556	+	5
IHMA87_1	peak75	2632.77	24.72545	2499549	IHMA87_02381	2499501	2499797	-	0
IHMA87_1	peak58	2556.11	24.27737	2043848	IHMA87_01898	2043674	2043801	-	48
IHMA87_1	peak45	2466.93	23.605845	1791346	IHMA87_01658	1790661	1791251	+	96
IHMA87_1	peak12	2395.62	23.199055	588740	IHMA87_00549	585608	588334	-	407
IHMA87_1	peak0	2319.14	22.36355	52510	IHMA87_00043	42234	52406	+	105
IHMA87_1	peak67	2318.09	22.70595	2313184	IHMA87_02165	2313298	2313990	+	113
IHMA87_1	peak59	2286.37	22.469185	2057216	IHMA87_01910	2055894	2057159	-	58
IHMA87_1	peak183	2278.67	22.436515	6356962	IHMA87_05960	6355988	6356896	-	67
IHMA87_1	peak72	2217.63	21.88319	2445659	IHMA87_02318	2445832	2446152	+	172
IHMA87_1	peak37	2178.78	21.659465	1546783	IHMA87_01426	1547110	1547889	-	326
IHMA87_1	peak8	2170.09	21.62242	299701	IHMA87_00267	298534	299505	+	197
IHMA87_1	peak134	2045.85	20.79492	4667515	IHMA87_04381	4667645	4669357	+	129
IHMA87_1	peak2	1938.85	19.927575	58573	IHMA87_00045	59228	62380	+	654
IHMA87_1	peak185	1877.96	19.619095	6419584	IHMA87_06016	6419722	6421470	+	137
IHMA87_1	peak158	1877.5	19.512905	5419437	IHMA87_05087	5419585	5420556	+	147
IHMA87_1	peak92	1848.72	19.33488	3056199	IHMA87_02837	3054954	3055976	-	224
IHMA87_1	peak80	1842.23	19.240905	2559379	IHMA87_02434	2557674	2559134	-	246
IHMA87_1	peak117	1689.55	18.125415	4262949	IHMA87_03984	4261417	4262856	-	94
IHMA87_1	peak131	1674.93	18.08374	4584025	IHMA87_04300	4584090	4584629	-	64
IHMA87_1	peak56	1622.73	17.749865	1941674	IHMA87_01810	1941698	1942240	+	23
IHMA87_1	peak71	1517.69	17.02167	2442895	IHMA87_02314	2442975	2443184	+	79
IHMA87_1	peak98	1479.22	16.683880000000002	3342440	IHMA87_03101	3341413	3342390	-	51
IHMA87_1	peak84	1469.11	16.53554	2707628	IHMA87_02576	2707125	2707370	+	259
IHMA87_1	peak172	1432.87	16.332230000000003	6087273	IHMA87_05718	6087347	6088693	+	73
IHMA87_1	peak182	1418.0	16.2196	6339545	IHMA87_05945	6339855	6340895	-	309
IHMA87_1	peak44	1393.12	16.04885	1783833	IHMA87_01646	1782311	1783741	-	93
IHMA87_1	peak102	1357.76	15.702525	3406610	IHMA87_03161	3406732	3407703	+	121
IHMA87_1	peak163	1261.56	14.94701	5644947	IHMA87_05319	5644076	5644873	-	75
IHMA87_1	peak127	1254.43	14.741535	4507844	IHMA87_04224	4508146	4509144	+	301
IHMA87_1	peak146	1211.23	14.04905	5164744	IHMA87_04836	5162361	5164661	-	84
IHMA87_1	peak108	1202.86	14.44122	3714050	IHMA87_03458	3714092	3714280	+	41
IHMA87_1	peak93	1117.71	13.80437	3088315	IHMA87_02865	3086704	3088140	-	176
IHMA87_1	peak17	1114.19	13.71486	601581	IHMA87_00557	601457	603193	-	0
IHMA87_2	peak193	1005.69	12.890475	50757	IHMA87_06167	49566	50723	+	35
IHMA87_1	peak78	939.07	12.40296	2534601	IHMA87_02421	2534662	2537208	+	60
IHMA87_1	peak65	905.22	12.094259999999998	2250104	IHMA87_02100	2248656	2250083	+	22
IHMA87_1	peak95	851.41	11.627935	3134646	IHMA87_02909	3133986	3134561	+	86
IHMA87_1	peak96	786.76	11.07309	3136366	IHMA87_02910	3134883	3136250	-	117
IHMA87_1	peak68	767.74	10.971235	2335987	IHMA87_02190	2335557	2338448	-	0
IHMA87_1	peak38	752.78	10.742885	1551278	IHMA87_01430	1550646	1550903	-	376
IHMA87_1	peak116	752.47	10.80715	4097243	IHMA87_03822	4097272	4097553	-	28
IHMA87_1	peak53	750.52	10.7158	1920484	IHMA87_01788	1919557	1920792	+	0
IHMA87_1	peak86	704.07	10.348495	2769454	IHMA87_02629	2769636	2770922	+	181
IHMA87_1	peak63	659.44	9.92419	2185691	IHMA87_02039	2185845	2185976	+	153
IHMA87_1	peak151	657.88	9.90386	5273884	IHMA87_04959	5272756	5274069	-	0
IHMA87_1	peak138	639.06	9.758835	4823922	IHMA87_04529	4824020	4824922	+	97
IHMA87_1	peak168	593.5	9.371005	5828425	IHMA87_05485	5827460	5828452	-	0
IHMA87_1	peak161	593.21	9.35933	5496777	IHMA87_05163	5496777	5497385	-	0
IHMA87_1	peak55	538.04	8.758305	1925332	IHMA87_01792	1924059	1925177	+	156
IHMA87_1	peak31	532.63	8.12211	1189412	IHMA87_01106	1188459	1189352	-	61
IHMA87_1	peak107	531.69	8.70359	3608443	IHMA87_03340	3607966	3610023	-	0
IHMA87_1	peak119	517.52	8.584885	4333306	IHMA87_04049	4332959	4333279	-	28
IHMA87_1	peak113	515.67	8.59745	4021532	IHMA87_03753	4020845	4021456	-	77
IHMA87_1	peak181	512.33	8.504615000000001	6338654	IHMA87_05944	6336024	6338465	-	190
IHMA87_2	peak200	498.27	8.41114	184178	IHMA87_06318	183325	184080	-	99
IHMA87_1	peak170	485.25	8.316115	5924610	IHMA87_05561	5924694	5925131	-	83
IHMA87_1	peak122	485.22	8.23989	4349494	IHMA87_04063	4348219	4349253	+	242
IHMA87_1	peak129	447.1	7.922130000000001	4545419	IHMA87_04251	4544432	4545385	-	35
IHMA87_2	peak191	446.32	7.84592	18445	IHMA87_06134	17392	18441	-	5
IHMA87_1	peak162	443.96	7.89138	5538274	IHMA87_05206	5538381	5539181	+	106
IHMA87_1	peak133	442.15	7.860925	4664419	IHMA87_04378	4663367	4664311	-	109
IHMA87_1	peak9	419.26	7.648474999999999	359929	IHMA87_00324	358684	359835	-	95
IHMA87_1	peak157	400.65	7.42258	5363818	IHMA87_05048	5362400	5363737	-	82
IHMA87_1	peak52	399.98	7.389494999999999	1898261	IHMA87_01770	1898336	1899550	-	74
IHMA87_1	peak154	390.39	7.255475	5295736	IHMA87_04985	5295649	5296272	-	0
IHMA87_1	peak26	389.48	7.269195	1030739	IHMA87_00967	1029310	1030776	+	0
IHMA87_1	peak128	373.9	7.0469100000000005	4544230	IHMA87_04250	4543246	4544157	-	74
IHMA87_1	peak188	367.74	7.06995	6476899	IHMA87_06068	6476928	6477710	+	28
IHMA87_1	peak61	345.34	6.84633	2108580	IHMA87_01957	2108053	2108571	+	10
IHMA87_1	peak5	341.92	6.802835	193195	IHMA87_00166	193504	194340	+	308
IHMA87_1	peak140	327.91	6.65911	4847793	IHMA87_04555	4847933	4860526	-	139
IHMA87_1	peak16	324.73	6.585505	600246	IHMA87_00556	600674	600919	+	427
IHMA87_2	peak197	318.63	6.509055	120139	IHMA87_06245	119352	120242	+	0
IHMA87_1	peak123	298.93	6.235194999999999	4352189	IHMA87_04067	4352092	4354080	-	0
IHMA87_1	peak1	293.95	6.241275	56854	IHMA87_00044	52864	56652	+	203
IHMA87_1	peak4	292.62	6.21853	147982	IHMA87_00127	148039	148320	-	56
IHMA87_1	peak33	286.23	6.16425	1287219	IHMA87_01192	1287348	1287665	+	128
IHMA87_1	peak103	285.47	6.113105000000001	3431126	IHMA87_03182	3430767	3431009	-	118
IHMA87_1	peak118	231.37	5.511279999999999	4269598	IHMA87_03989	4269916	4271220	-	317
IHMA87_2	peak190	228.14	5.45551	6951	IHMA87_06124	4213	5367	+	1585
IHMA87_1	peak104	217.07	5.300974999999999	3475250	IHMA87_03219	3474674	3475162	-	89
IHMA87_1	peak30	208.94	5.241350000000001	1176424	IHMA87_01091	1176481	1177506	+	56
IHMA87_1	peak79	199.9	5.029870000000001	2535689	IHMA87_02421	2534662	2537208	+	0
IHMA87_1	peak15	161.03	4.552425	596909	IHMA87_00554	595682	596728	-	182
IHMA87_1	peak135	152.95	4.467795000000001	4676131	IHMA87_04383	4674468	4676027	-	105
IHMA87_1	peak165	146.47	4.38651	5663012	IHMA87_05333	5661200	5662975	+	38
IHMA87_1	peak111	144.77	4.305350000000001	3932425	IHMA87_03668	3931856	3932287	-	139
IHMA87_1	peak54	138.24	4.256155	1924511	IHMA87_01792	1924059	1925177	+	0
IHMA87_1	peak174	135.01	4.100695	6141258	IHMA87_05772	6141065	6141256	-	3
IHMA87_1	peak166	133.03	4.20274	5700679	IHMA87_05374	5700629	5701426	+	0
IHMA87_1	peak6	131.22	4.1746	201265	IHMA87_00173	199140	201131	-	135
IHMA87_1	peak60	130.6	4.13197	2068788	IHMA87_01922	2068987	2070531	-	198
IHMA87_1	peak110	125.52	4.05443	3861208	IHMA87_03602	3860194	3861075	-	134
IHMA87_1	peak70	125.18	4.061845	2415449	IHMA87_02279	2415650	2416015	+	200
IHMA87_1	peak125	121.74	4.01965	4373650	IHMA87_04089	4373718	4376042	+	67
IHMA87_1	peak11	120.06	3.996265	509579	IHMA87_00461	507281	509458	-	122
IHMA87_1	peak41	119.72	4.005005	1601612	IHMA87_01472	1600418	1601698	+	0
IHMA87_1	peak167	117.36	3.92326	5751056	IHMA87_05418	5749040	5750908	+	149
IHMA87_1	peak81	107.42	3.7339	2662061	IHMA87_02524	2661105	2662049	-	13
IHMA87_1	peak124	102.09	3.69666	4354097	IHMA87_04067	4352092	4354080	-	18
IHMA87_1	peak73	101.46	3.703125	2488550	IHMA87_02373	2487305	2488324	+	227
IHMA87_1	peak90	98.48	3.645955	2903419	IHMA87_02725	2902561	2903343	-	77
IHMA87_1	peak25	98.0	3.65149	960507	IHMA87_00900	960589	962172	+	81
IHMA87_1	peak186	96.69	3.62744	6456669	IHMA87_06050	6456723	6457580	+	53
IHMA87_1	peak76	92.8	3.566675	2506600	IHMA87_02390	2506702	2507004	+	101
IHMA87_1	peak115	89.12	3.500785	4057395	IHMA87_03785	4056827	4057621	-	0
IHMA87_1	peak7	88.59	3.479795	244695	IHMA87_00215	244743	245282	+	47
IHMA87_1	peak153	84.49	3.411975	5285407	IHMA87_04972	5285555	5285854	+	147
IHMA87_1	peak100	83.44	3.4122900000000005	3365831	IHMA87_03123	3365876	3366796	+	44
IHMA87_1	peak114	83.39	3.399145	4056459	IHMA87_03783	4055892	4056683	-	0
IHMA87_1	peak99	77.72	3.2952950000000003	3359510	IHMA87_03116	3359522	3360217	+	11
IHMA87_1	peak28	74.18	3.24395	1071547	IHMA87_01006	1071127	1071408	-	140
IHMA87_1	peak87	63.3	3.019185	2849542	IHMA87_02691	2848516	2849607	+	0
IHMA87_2	peak196	62.17	3.02584	91960	IHMA87_06211	92001	94187	+	40
IHMA87_1	peak120	60.86	2.977925	4348353	IHMA87_04063	4348219	4349253	+	0
IHMA87_1	peak171	58.07	2.92472	6016643	IHMA87_05651	6016978	6018426	+	334
IHMA87_1	peak77	54.97	2.8697600000000003	2512417	IHMA87_02396	2512099	2512443	-	0
IHMA87_1	peak91	53.73	2.850625	3050626	IHMA87_02832	3049886	3050602	-	25
IHMA87_1	peak29	41.65	2.594475	1072119	IHMA87_01007	1072223	1073236	+	103
IHMA87_1	peak19	41.55	2.592675	688807	IHMA87_00645	688908	690438	+	100
