## Supplementary Dataset 1 for "Determination of the Two-Component Systems regulatory network reveals core and accessory regulations across *Pseudomonas aeruginosa* lineages": CS48_PhoB-PA14_70750_ALLpeaks_PA14.tab

chrom	peakID	log(qvalue)	fold_enrichment	summit_position	closest_gene	gene_start	gene_end	strand	distance_to_closest_gene
refseq|NC_008463.1|chromosome	peak167	7913.56	40.68919	6299642	PA14_70740	6299138	6299593	-	50
refseq|NC_008463.1|chromosome	peak136	6569.45	36.42728	5042224	PA14_56550	5041241	5042137	-	88
refseq|NC_008463.1|chromosome	peak35	6343.08	35.480284999999995	1748187	PA14_20300	1748289	1749125	+	101
refseq|NC_008463.1|chromosome	peak81	5947.7	33.88655	2908508	PA14_33240	2908569	2909483	+	60
refseq|NC_008463.1|chromosome	peak58	5857.36	33.496425	2084845	PA14_23990	2084868	2086376	+	22
refseq|NC_008463.1|chromosome	peak68	5667.27	32.733395	2415393	PA14_27890	2414589	2415332	-	62
refseq|NC_008463.1|chromosome	peak6	5584.54	32.329184999999995	341018	PA14_03790	339852	340823	+	196
refseq|NC_008463.1|chromosome	peak86	5571.41	15.46309	3176625	PA14_35720	3176214	3176615	-	11
refseq|NC_008463.1|chromosome	peak169	5011.72	29.919070000000005	6312184	PA14_70860	6311131	6312102	-	83
refseq|NC_008463.1|chromosome	peak10	4834.84	26.17497	638094	PA14_07440	638309	638644	-	214
refseq|NC_008463.1|chromosome	peak41	4426.12	27.391415	1902141	PA14_21870	1900319	1902124	-	18
refseq|NC_008463.1|chromosome	peak158	4398.56	27.29471	5708376	PA14_64050	5706731	5708359	+	18
refseq|NC_008463.1|chromosome	peak40	4388.32	27.2227	1874534	PA14_21620	1874675	1875997	+	140
refseq|NC_008463.1|chromosome	peak130	4362.05	27.118740000000003	4774107	PA14_53840	4774171	4774398	+	63
refseq|NC_008463.1|chromosome	peak119	4300.83	24.779735	4587613	PA14_51610	4587325	4587609	-	5
refseq|NC_008463.1|chromosome	peak168	4259.27	26.22957	6310988	PA14_70860	6311131	6312102	-	142
refseq|NC_008463.1|chromosome	peak17	4165.41	25.63772	1138106	PA14_13220	1138174	1138602	-	67
refseq|NC_008463.1|chromosome	peak31	3555.0	23.477935	1595892	PA14_18590	1596211	1596990	-	318
refseq|NC_008463.1|chromosome	peak120	3496.53	23.207655000000003	4605942	PA14_51860	4605073	4605702	-	241
refseq|NC_008463.1|chromosome	peak166	3485.1	22.385475	6177891	PA14_69240	6176827	6177840	-	52
refseq|NC_008463.1|chromosome	peak98	3412.47	22.849070000000005	3894861	PA14_43740	3894877	3895911	-	15
refseq|NC_008463.1|chromosome	peak13	3260.17	21.30751	813362	PA14_09480	812647	813135	-	228
refseq|NC_008463.1|chromosome	peak127	3129.43	20.34099	4752861	PA14_53590	4752288	4753559	+	0
refseq|NC_008463.1|chromosome	peak32	3122.56	21.466990000000003	1621297	PA14_18810	1621282	1622319	+	0
refseq|NC_008463.1|chromosome	peak88	3066.9	21.19152	3427301	PA14_38430	3427393	3427797	+	91
refseq|NC_008463.1|chromosome	peak126	2986.46	20.83545	4733027	PA14_53370	4732365	4732988	+	40
refseq|NC_008463.1|chromosome	peak114	2950.2	19.9107	4400959	PA14_49480	4399221	4401008	+	0
refseq|NC_008463.1|chromosome	peak39	2766.77	19.74585	1872752	PA14_21600	1872063	1872653	+	100
refseq|NC_008463.1|chromosome	peak61	2733.0	19.594845	2155142	PA14_24650	2154740	2154952	-	191
refseq|NC_008463.1|chromosome	peak26	2732.46	19.600295	1342818	PA14_15750	1342467	1342745	+	74
refseq|NC_008463.1|chromosome	peak75	2670.75	19.05691	2715829	PA14_31240	2715633	2716943	-	0
refseq|NC_008463.1|chromosome	peak42	2661.2	19.26046	1910849	PA14_21970	1910972	1911688	+	122
refseq|NC_008463.1|chromosome	peak77	2609.63	18.983385	2783873	PA14_31970	2784041	2785327	+	167
refseq|NC_008463.1|chromosome	peak152	2343.41	17.64589	5465027	PA14_61210	5465175	5466146	+	147
refseq|NC_008463.1|chromosome	peak93	2292.66	17.37046	3561878	PA14_39970	3561244	3561732	-	147
refseq|NC_008463.1|chromosome	peak47	2268.77	17.29329	1964953	PA14_22590	1965017	1965829	+	63
refseq|NC_008463.1|chromosome	peak174	2225.32	17.066315000000003	6394054	PA14_71780	6394095	6394976	-	40
refseq|NC_008463.1|chromosome	peak94	2143.26	16.649500000000003	3597151	PA14_40270	3597214	3598236	+	62
refseq|NC_008463.1|chromosome	peak38	2131.32	16.58805	1857794	PA14_21410	1856273	1857703	-	92
refseq|NC_008463.1|chromosome	peak175	2008.28	15.946775	6435009	PA14_72230	6435138	6436886	+	128
refseq|NC_008463.1|chromosome	peak78	1961.53	14.709855	2859478	PA14_32790	2848568	2864206	+	0
refseq|NC_008463.1|chromosome	peak76	1932.68	15.54504	2748466	PA14_31630	2748474	2749379	-	7
refseq|NC_008463.1|chromosome	peak3	1902.23	15.365240000000002	187663	PA14_02060	187980	188816	+	316
refseq|NC_008463.1|chromosome	peak51	1784.58	14.710215000000002	2029959	PA14_23380	2029301	2030569	+	0
refseq|NC_008463.1|chromosome	peak87	1759.08	14.608185	3420574	PA14_38360	3419146	3420507	-	68
refseq|NC_008463.1|chromosome	peak64	1652.11	14.025105	2243976	PA14_25660	2243222	2243965	+	12
refseq|NC_008463.1|chromosome	peak36	1614.22	13.81325	1817877	PA14_21030	1817157	1817762	+	116
refseq|NC_008463.1|chromosome	peak165	1603.49	13.74366	6165054	PA14_69130	6165123	6166469	+	68
refseq|NC_008463.1|chromosome	peak62	1564.0	13.541335	2168739	PA14_24790	2167408	2168673	-	67
refseq|NC_008463.1|chromosome	peak24	1557.7	13.50743	1243840	PA14_14540	1243940	1244128	+	99
refseq|NC_008463.1|chromosome	peak157	1492.08	13.12785	5694606	PA14_63890	5693711	5694508	-	99
refseq|NC_008463.1|chromosome	peak129	1283.5	10.68494	4755457	PA14_53610	4754190	4754795	+	663
refseq|NC_008463.1|chromosome	peak69	1185.68	11.35693	2451311	PA14_28370	2451388	2451597	+	76
refseq|NC_008463.1|chromosome	peak2	1019.93	8.836415	64347	PA14_00640	64665	66497	+	317
refseq|NC_008463.1|chromosome	peak22	1003.79	8.276115	1230664	PA14_14430	1231207	1231584	+	542
refseq|NC_008463.1|chromosome	peak95	965.35	9.98489	3745449	PA14_41960	3745500	3745688	+	50
refseq|NC_008463.1|chromosome	peak173	899.38	9.58406	6382098	PA14_71650	6382183	6383607	+	84
refseq|NC_008463.1|chromosome	peak117	889.32	8.806445	4562513	PA14_51340	4562837	4563835	+	323
refseq|NC_008463.1|chromosome	peak54	848.05	7.448949999999999	2032917	PA14_23400	2031887	2033236	+	0
refseq|NC_008463.1|chromosome	peak18	839.4	9.196025	1138661	PA14_13220	1138174	1138602	-	60
refseq|NC_008463.1|chromosome	peak23	827.77	8.925740000000001	1231209	PA14_14430	1231207	1231584	+	0
refseq|NC_008463.1|chromosome	peak105	823.75	9.089455	4094420	PA14_46020	4093734	4094345	-	76
refseq|NC_008463.1|chromosome	peak14	783.02	8.816705	1015392	PA14_11730	1015471	1017054	+	78
refseq|NC_008463.1|chromosome	peak176	771.98	8.74226	6490527	PA14_72880	6490547	6491329	+	19
refseq|NC_008463.1|chromosome	peak139	767.77	8.288125	5219696	PA14_58580	5219801	5220481	+	104
refseq|NC_008463.1|chromosome	peak103	716.78	8.340685	4011953	PA14_44990	4011378	4011809	-	145
refseq|NC_008463.1|chromosome	peak111	715.45	8.360675	4354182	PA14_49030	4353842	4354873	+	0
refseq|NC_008463.1|chromosome	peak131	588.14	7.466355	4859011	PA14_54830	4859110	4860012	+	98
refseq|NC_008463.1|chromosome	peak162	540.83	6.98854	5890928	PA14_66120	5889976	5890932	-	0
refseq|NC_008463.1|chromosome	peak90	527.7	7.024825	3504944	PA14_39360	3503576	3504904	-	41
refseq|NC_008463.1|chromosome	peak115	517.68	6.942605	4402675	PA14_49510	4402698	4403159	-	22
refseq|NC_008463.1|chromosome	peak44	493.04	6.186245	1924537	PA14_22090	1923032	1924132	-	406
refseq|NC_008463.1|chromosome	peak154	485.8	6.5519	5541735	PA14_62100	5541735	5542343	-	0
refseq|NC_008463.1|chromosome	peak19	478.0	6.1698	1195694	PA14_13920	1195465	1195623	+	72
refseq|NC_008463.1|chromosome	peak70	471.69	6.595095000000001	2454094	PA14_28410	2454266	2454580	+	171
refseq|NC_008463.1|chromosome	peak101	470.79	6.59406	3943425	PA14_44300	3943576	3945141	+	150
refseq|NC_008463.1|chromosome	peak151	450.19	6.430505	5411282	PA14_60710	5409885	5411222	-	61
refseq|NC_008463.1|chromosome	peak7	396.67	6.006965	405139	PA14_04550	403906	405057	-	83
refseq|NC_008463.1|chromosome	peak123	376.56	5.84313	4693305	PA14_52940	4693405	4695600	+	99
refseq|NC_008463.1|chromosome	peak146	366.55	5.76295	5327597	PA14_59800	5324826	5327621	-	0
refseq|NC_008463.1|chromosome	peak102	361.3	5.299155	4005354	PA14_44920	4005020	4006162	+	0
refseq|NC_008463.1|chromosome	peak21	348.41	5.605155	1198196	PA14_13950	1197924	1198262	+	0
refseq|NC_008463.1|chromosome	peak155	339.16	5.53185	5583288	PA14_62580	5583394	5584194	+	105
refseq|NC_008463.1|chromosome	peak56	338.62	5.49615	2037018	PA14_23430	2036366	2038018	+	0
refseq|NC_008463.1|chromosome	peak132	328.59	5.44361	4917746	PA14_55400	4917899	4930432	-	152
refseq|NC_008463.1|chromosome	peak57	325.58	5.4139800000000005	2053693	PA14_23590	2053723	2054265	+	29
refseq|NC_008463.1|chromosome	peak100	322.93	5.390395	3932088	PA14_44180	3931056	3931937	-	152
refseq|NC_008463.1|chromosome	peak118	298.76	5.145405	4586776	PA14_51600	4586665	4587288	-	0
refseq|NC_008463.1|chromosome	peak113	297.61	4.77879	4400398	PA14_49480	4399221	4401008	+	0
refseq|NC_008463.1|chromosome	peak110	294.45	4.94003	4279159	PA14_48090	4279323	4280768	-	163
refseq|NC_008463.1|chromosome	peak30	286.68	5.067845	1578528	PA14_18380	1578657	1580102	-	128
refseq|NC_008463.1|chromosome	peak1	281.72	4.93951	54302	PA14_00520	54577	54699	+	274
refseq|NC_008463.1|chromosome	peak147	269.71	4.78755	5330128	PA14_59830	5328614	5330095	+	34
refseq|NC_008463.1|chromosome	peak85	267.14	3.79306	3175646	PA14_35710	3175803	3176147	-	156
refseq|NC_008463.1|chromosome	peak161	259.12	4.82424	5751743	PA14_64570	5751808	5752497	+	64
refseq|NC_008463.1|chromosome	peak128	257.21	4.54257	4753851	PA14_53600	4753546	4754154	+	0
refseq|NC_008463.1|chromosome	peak55	247.29	4.574635	2034042	PA14_23410	2033233	2034075	+	0
refseq|NC_008463.1|chromosome	peak172	237.8	4.625995	6364642	PA14_71440	6364967	6366007	-	324
refseq|NC_008463.1|chromosome	peak29	223.06	4.48405	1545300	PA14_17980	1544365	1545204	-	97
refseq|NC_008463.1|chromosome	peak144	221.65	4.167675	5300209	PA14_59550	5299690	5300916	+	0
refseq|NC_008463.1|chromosome	peak67	217.76	4.433335	2373567	PA14_27360	2372693	2373484	-	84
refseq|NC_008463.1|chromosome	peak28	217.08	4.42609	1538472	PA14_17910	1538565	1539551	+	92
refseq|NC_008463.1|chromosome	peak43	214.72	4.15403	1921781	PA14_22080	1922000	1922695	-	218
refseq|NC_008463.1|chromosome	peak96	202.67	4.2834900000000005	3756025	PA14_42090	3754619	3755824	-	202
refseq|NC_008463.1|chromosome	peak8	200.8	4.03915	464422	PA14_05320	464377	464784	+	0
refseq|NC_008463.1|chromosome	peak49	166.49	3.90742	2026780	PA14_23360	2026846	2027928	+	65
refseq|NC_008463.1|chromosome	peak74	164.56	3.888135	2637845	PA14_30460	2637996	2639063	+	150
refseq|NC_008463.1|chromosome	peak99	150.28	3.73568	3927686	PA14_44120	3926831	3927697	-	0
refseq|NC_008463.1|chromosome	peak65	141.18	3.632285	2278164	PA14_26070	2277496	2278077	-	88
refseq|NC_008463.1|chromosome	peak9	139.82	3.61167	557257	PA14_06290	554958	557135	-	123
refseq|NC_008463.1|chromosome	peak140	136.75	3.582705	5221333	PA14_58600	5220484	5221299	+	35
refseq|NC_008463.1|chromosome	peak53	127.85	3.3372200000000003	2031600	PA14_23390	2030647	2031909	+	0
refseq|NC_008463.1|chromosome	peak109	127.22	3.47031	4153810	PA14_46620	4152844	4154124	-	0
refseq|NC_008463.1|chromosome	peak66	113.05	3.305775	2352414	PA14_27050	2350962	2352392	+	23
refseq|NC_008463.1|chromosome	peak164	113.0	3.3041149999999995	5990185	PA14_67100	5990266	5990703	-	80
refseq|NC_008463.1|chromosome	peak52	110.64	3.142115	2030938	PA14_23390	2030647	2031909	+	0
refseq|NC_008463.1|chromosome	peak0	105.08	2.89285	53364	PA14_00510	42934	53265	+	100
refseq|NC_008463.1|chromosome	peak134	101.94	3.1694750000000003	4945208	PA14_55570	4945289	4945609	+	80
refseq|NC_008463.1|chromosome	peak163	99.3	3.132535	5949670	PA14_66630	5949302	5949826	-	0
refseq|NC_008463.1|chromosome	peak60	98.19	3.116145	2135087	PA14_24445	2130044	2134906	+	182
refseq|NC_008463.1|chromosome	peak92	95.51	3.085135	3534907	PA14_39650	3532880	3534841	-	67
refseq|NC_008463.1|chromosome	peak106	93.51	3.062955	4127999	PA14_46400	4128129	4129094	-	129
refseq|NC_008463.1|chromosome	peak145	92.25	3.02865	5324001	PA14_59790	5323630	5324829	-	0
refseq|NC_008463.1|chromosome	peak121	90.6	3.02446	4640547	PA14_52290	4640103	4640510	+	38
refseq|NC_008463.1|chromosome	peak84	89.15	3.003185	3145304	PA14_35370	3144097	3145119	-	186
refseq|NC_008463.1|chromosome	peak104	85.0	2.94207	4027450	PA14_45150	4026549	4027325	+	126
refseq|NC_008463.1|chromosome	peak45	83.82	2.74723	1925053	PA14_22090	1923032	1924132	-	922
refseq|NC_008463.1|chromosome	peak20	83.47	2.928255	1196190	PA14_13940	1196245	1197924	+	54
refseq|NC_008463.1|chromosome	peak159	83.32	2.875535	5712402	PA14_64080	5710570	5712345	+	58
refseq|NC_008463.1|chromosome	peak148	81.38	2.90038	5331705	PA14_59845	5331379	5331690	-	16
refseq|NC_008463.1|chromosome	peak89	80.44	2.886525	3448752	PA14_38680	3448793	3449713	+	40
refseq|NC_008463.1|chromosome	peak124	80.43	2.889295	4698008	PA14_52980	4696353	4697912	-	97
refseq|NC_008463.1|chromosome	peak79	79.71	2.85643	2865738	PA14_32810	2865179	2865490	+	249
refseq|NC_008463.1|chromosome	peak34	79.44	2.869475	1696823	PA14_19660	1696945	1697397	+	121
refseq|NC_008463.1|chromosome	peak46	79.24	2.8655350000000004	1932744	PA14_22140	1933020	1933820	-	275
refseq|NC_008463.1|chromosome	peak12	77.71	2.810585	772949	PA14_09130	772440	772829	+	121
refseq|NC_008463.1|chromosome	peak80	76.08	2.7613950000000003	2870367	PA14_32830	2870581	2873250	-	213
refseq|NC_008463.1|chromosome	peak91	73.39	2.786835	3512032	PA14_39470	3512076	3512852	+	43
refseq|NC_008463.1|chromosome	peak143	72.89	2.7125700000000004	5288301	PA14_59370	5288357	5289001	-	55
refseq|NC_008463.1|chromosome	peak15	72.32	2.77233	1106840	PA14_12900	1106421	1106702	-	139
refseq|NC_008463.1|chromosome	peak150	66.3	2.68351	5403290	PA14_60600	5401640	5403235	-	56
refseq|NC_008463.1|chromosome	peak142	65.75	2.5947	5275122	PA14_59220	5275324	5276820	+	201
refseq|NC_008463.1|chromosome	peak116	60.67	2.60328	4439553	PA14_49940	4439630	4441954	+	76
refseq|NC_008463.1|chromosome	peak50	59.33	2.497455	2029313	PA14_23380	2029301	2030569	+	0
refseq|NC_008463.1|chromosome	peak37	58.72	2.572385	1824346	PA14_21090	1823789	1824244	+	103
refseq|NC_008463.1|chromosome	peak33	57.38	2.547515	1650778	PA14_19110	1649585	1650865	+	0
refseq|NC_008463.1|chromosome	peak59	52.28	2.47353	2092997	PA14_24140	2093120	2094157	-	122
refseq|NC_008463.1|chromosome	peak153	50.87	2.4105100000000004	5539296	PA14_62100	5541735	5542343	-	2438
refseq|NC_008463.1|chromosome	peak125	47.99	2.394195	4729915	PA14_53340	4727802	4729814	+	102
refseq|NC_008463.1|chromosome	peak73	46.75	2.375565	2599483	PA14_30030	2599727	2600281	-	243
refseq|NC_008463.1|chromosome	peak11	46.2	2.276955	734975	PA14_08560	731347	732546	+	2430
refseq|NC_008463.1|chromosome	peak170	44.08	2.2757050000000003	6315763	PA14_70920	6318229	6319545	-	2465
refseq|NC_008463.1|chromosome	peak156	42.79	2.31631	5692475	PA14_63860	5692539	5693078	+	63
refseq|NC_008463.1|chromosome	peak4	42.1	2.30464	195718	PA14_02150	193617	195608	-	111
refseq|NC_008463.1|chromosome	peak16	40.94	2.28277	1107346	PA14_12910	1107072	1107251	+	96
refseq|NC_008463.1|chromosome	peak133	39.99	2.267265	4930528	PA14_55400	4917899	4930432	-	97
refseq|NC_008463.1|chromosome	peak107	36.81	2.20979	4133882	PA14_46460	4133700	4134890	-	0
refseq|NC_008463.1|chromosome	peak27	29.89	2.074385	1492908	PA14_17380	1491983	1492891	-	18
refseq|NC_008463.1|chromosome	peak137	29.37	2.06808	5066914	PA14_56870	5065754	5066848	+	67
refseq|NC_008463.1|chromosome	peak141	27.3	2.025985	5236620	PA14_58760	5236082	5237203	+	0
