## Supplementary Dataset 1 for "Determination of the Two-Component Systems regulatory network reveals core and accessory regulations across *Pseudomonas aeruginosa* lineages": CS48_PhoB-PA5360_ALLpeaks_PAO1.tab

chrom	peakID	log(qvalue)	fold_enrichment	summit_position	closest_gene	gene_start	gene_end	strand	distance_to_closest_gene
refseq|NC_002516.2|chromosome	peak127	7307.41	53.2022	6026723	PA5359	6026219	6026674	-	50
refseq|NC_002516.2|chromosome	peak106	6732.16	50.148505	4878679	PA4349	4877691	4878587	-	93
refseq|NC_002516.2|chromosome	peak74	6651.85	49.483540000000005	3483440	PA3103	3481914	3483422	-	19
refseq|NC_002516.2|chromosome	peak56	6291.41	45.732665	2724275	PA2428	2723309	2724223	-	53
refseq|NC_002516.2|chromosome	peak118	6068.12	42.97632	5437727	PA4843	5436079	5437707	+	21
refseq|NC_002516.2|chromosome	peak86	5849.61	44.98783	3672707	PA3279	3671227	3672549	-	159
refseq|NC_002516.2|chromosome	peak89	5622.71	43.590725	3791087	PA3384	3790150	3790986	-	102
refseq|NC_002516.2|chromosome	peak85	4643.07	37.885405	3645075	PA3257	3642964	3645060	+	16
refseq|NC_002516.2|chromosome	peak65	4414.55	36.732015	3158865	PA2803	3158926	3159669	+	60
refseq|NC_002516.2|chromosome	peak128	4146.99	34.599065	6038067	PA5369	6038212	6039183	-	144
refseq|NC_002516.2|chromosome	peak43	3893.54	33.60107	1748650	PA1605	1747596	1748630	+	21
refseq|NC_002516.2|chromosome	peak93	3877.81	31.7528	3962244	PA3539	3961144	3961923	+	322
refseq|NC_002516.2|chromosome	peak125	3792.73	28.69765	5905679	PA5243	5904614	5905627	-	53
refseq|NC_002516.2|chromosome	peak129	3750.91	30.87977	6039263	PA5369	6038212	6039183	-	81
refseq|NC_002516.2|chromosome	peak15	3639.69	29.523945	883275	PA0805	882989	883216	-	60
refseq|NC_002516.2|chromosome	peak92	3422.67	29.82558	3936819	PA3519	3935800	3936837	-	0
refseq|NC_002516.2|chromosome	peak84	3405.0	30.18861	3636377	PA3249	3635541	3636257	-	121
refseq|NC_002516.2|chromosome	peak79	3077.52	20.02824	3539063	PA3154	3537808	3539124	-	0
refseq|NC_002516.2|chromosome	peak88	3051.75	25.931585	3689424	PA3296	3689521	3690951	+	96
refseq|NC_002516.2|chromosome	peak59	3009.0	24.715035	2843478	PA2522	2842019	2843305	-	174
refseq|NC_002516.2|chromosome	peak5	2978.3	27.264375	326867	PA0290	325700	326671	+	197
refseq|NC_002516.2|chromosome	peak71	2930.81	27.122370000000004	3414206	PA3049	3414401	3414613	+	194
refseq|NC_002516.2|chromosome	peak22	2909.09	25.348260000000003	1045594	PA0959	1045832	1046461	+	237
refseq|NC_002516.2|chromosome	peak77	2787.09	18.826155	3534718	PA3150	3533948	3535081	-	0
refseq|NC_002516.2|chromosome	peak33	2728.62	19.27024	1487437	PA1372	1486960	1489095	-	0
refseq|NC_002516.2|chromosome	peak87	2536.0	24.493915	3674461	PA3281	3674570	3675160	-	108
refseq|NC_002516.2|chromosome	peak104	2516.7	24.409875	4713565	PA4210	4713796	4714284	+	230
refseq|NC_002516.2|chromosome	peak9	2514.52	23.156405	628118	PA0573	628335	628670	-	216
refseq|NC_002516.2|chromosome	peak46	2478.26	24.07944	2036010	PA1873	2034918	2035940	-	71
refseq|NC_002516.2|chromosome	peak60	2382.42	22.046355	2878919	PA2547	2877999	2878916	+	4
refseq|NC_002516.2|chromosome	peak23	2315.08	15.72575	1062594	PA0979	1062061	1062369	-	226
refseq|NC_002516.2|chromosome	peak16	2311.56	23.135775	918566	PA0842	917309	918529	-	38
refseq|NC_002516.2|chromosome	peak68	2241.27	22.62375	3325375	PA2967	3325379	3326122	-	3
refseq|NC_002516.2|chromosome	peak36	2217.36	22.288135	1549813	PA1424	1549883	1550494	+	69
refseq|NC_002516.2|chromosome	peak117	2161.53	21.652865	5423997	PA4833	5424099	5424716	+	101
refseq|NC_002516.2|chromosome	peak133	2144.76	22.004145	6162093	PA5473	6162221	6163969	+	127
refseq|NC_002516.2|chromosome	peak70	2103.22	21.66574	3400604	PA3038	3400684	3401949	+	79
refseq|NC_002516.2|chromosome	peak50	2084.7	21.39399	2206881	PA2016	2206402	2206806	-	76
refseq|NC_002516.2|chromosome	peak83	2053.0	21.304995	3608998	PA3219	3608117	3608929	-	70
refseq|NC_002516.2|chromosome	peak47	2001.03	20.69291	2070544	PA1899	2070685	2071173	+	140
refseq|NC_002516.2|chromosome	peak51	1986.78	20.94025	2213622	PA2022	2213693	2215054	+	70
refseq|NC_002516.2|chromosome	peak98	1804.2	19.096485	4215178	PA3762	4214762	4215079	-	100
refseq|NC_002516.2|chromosome	peak34	1764.35	15.643595	1488328	PA1372	1486960	1489095	-	0
refseq|NC_002516.2|chromosome	peak111	1759.71	19.129285	5193047	PA4626	5193196	5194167	+	148
refseq|NC_002516.2|chromosome	peak80	1557.03	13.60294	3540503	PA3156	3540210	3540785	-	0
refseq|NC_002516.2|chromosome	peak81	1519.66	13.4128	3542340	PA3157	3540782	3542671	-	0
refseq|NC_002516.2|chromosome	peak54	1429.88	11.431705	2449046	PA2227	2448568	2449545	-	0
refseq|NC_002516.2|chromosome	peak3	1419.41	15.003799999999998	213492	PA0186	212340	213401	+	92
refseq|NC_002516.2|chromosome	peak35	1361.17	13.047675	1501505	PA1383	1501611	1503416	+	105
refseq|NC_002516.2|chromosome	peak55	1335.57	15.08103	2453554	PA2231	2453667	2455103	+	112
refseq|NC_002516.2|chromosome	peak131	1145.92	13.03711	6109171	PA5428	6108176	6109084	-	88
refseq|NC_002516.2|chromosome	peak131	1145.92	13.03711	6109171	PA5429	6109260	6110684	+	88
refseq|NC_002516.2|chromosome	peak26	1133.26	10.696625	1067929	PA0985	1066321	1067817	-	113
refseq|NC_002516.2|chromosome	peak124	1132.07	14.25931	5892831	PA5235	5892910	5894256	+	78
refseq|NC_002516.2|chromosome	peak39	1047.36	11.883795	1639455	PA1509	1638652	1639794	-	0
refseq|NC_002516.2|chromosome	peak27	1030.34	11.965565000000002	1087417	PA1003	1086097	1087095	-	323
refseq|NC_002516.2|chromosome	peak103	1029.66	13.34719	4510853	PA4027a	4509194	4510777	-	77
refseq|NC_002516.2|chromosome	peak29	1012.21	10.323725	1245599	PA1150	1243594	1245663	+	0
refseq|NC_002516.2|chromosome	peak64	1011.76	13.24009	3122654	PA2763	3122377	3122586	-	69
refseq|NC_002516.2|chromosome	peak45	961.32	12.639955	1889217	PA1747	1888985	1889173	-	45
refseq|NC_002516.2|chromosome	peak30	940.61	9.575235	1246575	PA1151	1245665	1245928	+	648
refseq|NC_002516.2|chromosome	peak58	908.38	12.110705	2756903	PA2457	2756918	2757898	+	14
refseq|NC_002516.2|chromosome	peak63	901.93	12.281405	3119877	PA2759	3119394	3119708	-	170
refseq|NC_002516.2|chromosome	peak48	895.11	12.09907	2129260	PA1945	2129307	2130635	+	46
refseq|NC_002516.2|chromosome	peak1	882.06	9.10119	65978	PA0051	66303	68135	+	324
refseq|NC_002516.2|chromosome	peak38	826.82	11.52089	1632838	PA1502	1630902	1632677	-	162
refseq|NC_002516.2|chromosome	peak134	794.66	11.176315	6217292	PA5524	6217313	6218095	+	20
refseq|NC_002516.2|chromosome	peak14	740.9	5.04942	787740	PA0716	786928	788253	+	0
refseq|NC_002516.2|chromosome	peak11	680.24	10.363405	749854	PA0689	748662	749774	+	81
refseq|NC_002516.2|chromosome	peak52	652.23	9.892085	2233625	PA2041	2232222	2233592	+	34
refseq|NC_002516.2|chromosome	peak114	642.29	9.3821	5269801	PA4691	5269803	5270411	-	1
refseq|NC_002516.2|chromosome	peak122	629.95	9.830015	5619531	PA5001	5618579	5619535	-	0
refseq|NC_002516.2|chromosome	peak6	614.64	9.747065	390958	PA0347	389733	390884	-	75
refseq|NC_002516.2|chromosome	peak0	599.3	8.091095	55965	PA0042	56546	56941	+	580
refseq|NC_002516.2|chromosome	peak108	549.79	8.145975	5055986	PA4515	5056095	5056775	+	108
refseq|NC_002516.2|chromosome	peak115	532.05	8.862105	5311357	PA4729	5311464	5312264	+	106
refseq|NC_002516.2|chromosome	peak19	498.48	8.576450000000001	958291	PA0875	955991	958186	-	106
refseq|NC_002516.2|chromosome	peak110	465.93	8.227409999999999	5138811	PA4588	5137417	5138754	-	58
refseq|NC_002516.2|chromosome	peak18	459.17	8.133965	953607	PA0873	953691	955250	+	83
refseq|NC_002516.2|chromosome	peak67	454.5	7.589549999999999	3291196	PA2935	3290694	3291173	-	24
refseq|NC_002516.2|chromosome	peak120	420.17	7.815710000000001	5480332	PA4885	5480402	5481091	+	69
refseq|NC_002516.2|chromosome	peak120	420.17	7.815710000000001	5480332	PA4884	5479641	5480264	-	69
refseq|NC_002516.2|chromosome	peak2	412.92	7.599129999999999	188803	PA0165	189120	189956	+	316
refseq|NC_002516.2|chromosome	peak41	394.82	7.331595	1711417	PA1570	1711569	1712450	+	151
refseq|NC_002516.2|chromosome	peak100	361.18	5.713285000000001	4329952	PA3866	4327697	4329991	-	0
refseq|NC_002516.2|chromosome	peak12	342.85	6.87703	762655	PA0690	749957	762499	+	157
refseq|NC_002516.2|chromosome	peak76	342.62	5.954485	3532675	PA3148	3531751	3532815	-	0
refseq|NC_002516.2|chromosome	peak105	328.5	6.717779999999999	4753873	PA4237	4753990	4754379	-	116
refseq|NC_002516.2|chromosome	peak130	322.15	6.62669	6091727	PA5413	6092046	6093086	-	318
refseq|NC_002516.2|chromosome	peak66	297.63	6.43695	3195828	PA2841	3195900	3196691	+	71
refseq|NC_002516.2|chromosome	peak75	285.26	6.152275	3514572	PA3133	3514023	3514565	-	8
refseq|NC_002516.2|chromosome	peak7	275.74	5.138455	449671	PA0408	449639	450046	+	0
refseq|NC_002516.2|chromosome	peak44	260.96	5.972495	1878775	PA1736	1878980	1880185	+	204
refseq|NC_002516.2|chromosome	peak95	258.1	5.88835	4012712	PA3581	4012806	4013645	+	93
refseq|NC_002516.2|chromosome	peak96	235.93	5.650385	4019533	PA3586	4018458	4019444	-	90
refseq|NC_002516.2|chromosome	peak119	204.63	4.78464	5441732	PA4845	5439918	5441693	+	40
refseq|NC_002516.2|chromosome	peak4	181.61	4.87565	223931	PA0195	224101	225219	+	169
refseq|NC_002516.2|chromosome	peak42	181.28	5.020149999999999	1715814	PA1576	1715809	1716675	+	0
refseq|NC_002516.2|chromosome	peak91	176.81	4.8381	3890863	PA3478	3890775	3892055	-	0
refseq|NC_002516.2|chromosome	peak78	173.2	3.84561	3537963	PA3154	3537808	3539124	-	0
refseq|NC_002516.2|chromosome	peak8	143.89	4.30725	544464	PA0482	542170	544347	-	118
refseq|NC_002516.2|chromosome	peak10	135.92	4.27295	734059	PA0673	733673	733993	-	67
refseq|NC_002516.2|chromosome	peak21	122.91	4.09934	1010997	PA0925	1011047	1011454	-	49
refseq|NC_002516.2|chromosome	peak123	112.4	3.90074	5718800	PA5079	5718882	5719319	-	81
refseq|NC_002516.2|chromosome	peak101	111.64	3.84472	4416916	PA3939	4417014	4417934	-	97
refseq|NC_002516.2|chromosome	peak116	111.31	3.927175	5421852	PA4830	5421899	5422438	+	46
refseq|NC_002516.2|chromosome	peak49	103.67	3.78109	2185431	PA1998	2184475	2185395	-	37
