## Supplementary Dataset 1 for "Determination of the Two-Component Systems regulatory network reveals core and accessory regulations across *Pseudomonas aeruginosa* lineages": CS50_AlgB-IHMA87_06026_ALLpeaks_IHMA.tab

chrom	peakID	log(qvalue)	fold_enrichment	summit_position	closest_gene	gene_start	gene_end	strand	distance_to_closest_gene
IHMA87_1	peak273	11043.26	71.64091	1793948	IHMA87_01660	1793263	1794585	+	0
IHMA87_1	peak347	9580.96	58.077885	2305825	IHMA87_02158	2305254	2306180	-	0
IHMA87_1	peak135	8539.95	52.94823	963514	IHMA87_00902	963008	963469	-	46
IHMA87_1	peak380	8438.49	57.42491	2381246	IHMA87_02242	2381094	2381621	-	0
IHMA87_1	peak225	7456.03	53.117035	1546823	IHMA87_01426	1547110	1547889	-	286
IHMA87_1	peak515	7438.62	53.01893	3198154	IHMA87_02968	3197683	3198021	+	134
IHMA87_1	peak1068	7068.53	51.01776	6431668	IHMA87_06026	6431885	6433234	+	216
IHMA87_1	peak74	6716.24	49.099985	576999	IHMA87_00535	576703	577128	-	0
IHMA87_1	peak251	6649.57	48.73564	1702105	IHMA87_01574	1702123	1702641	-	17
IHMA87_1	peak401	6256.91	46.57215	2456078	IHMA87_02336	2455817	2456050	+	29
IHMA87_1	peak768	5882.0	41.592585	4598229	IHMA87_04309	4596270	4599101	+	0
IHMA87_1	peak571	5780.71	43.910135	3570489	IHMA87_03304	3570054	3570890	-	0
IHMA87_1	peak749	5299.97	41.176525	4531735	IHMA87_04243	4530933	4532045	-	0
IHMA87_1	peak38	5103.48	40.046435	279071	IHMA87_00246	277807	279006	+	66
IHMA87_1	peak3	5044.99	39.69959	33601	IHMA87_00032	32395	33906	-	0
IHMA87_1	peak35	5011.31	34.464705	256509	IHMA87_00226	256277	257155	+	0
IHMA87_1	peak629	4883.03	38.76406	3832463	IHMA87_03572	3832389	3833114	-	0
IHMA87_1	peak835	4815.43	34.748995	5076182	IHMA87_04756	5076034	5077170	-	0
IHMA87_1	peak71	4592.93	37.063505	567969	IHMA87_00526	567910	569907	+	0
IHMA87_1	peak65	4402.64	35.405075	529763	IHMA87_00483	528809	530605	+	0
IHMA87_1	peak724	4239.56	34.966945	4405464	IHMA87_04117	4404508	4405707	-	0
IHMA87_1	peak280	4192.47	34.68012	1822913	IHMA87_01687	1820734	1822866	-	48
IHMA87_1	peak951	3826.81	32.462575	5751960	IHMA87_05419	5751814	5752620	+	0
IHMA87_1	peak182	3662.44	31.45207	1258475	IHMA87_01168	1258233	1258709	+	0
IHMA87_1	peak897	3637.46	31.294405	5424208	IHMA87_05091	5423577	5424155	+	54
IHMA87_1	peak116	3569.07	30.87061	856518	IHMA87_00804	856541	858727	-	22
IHMA87_1	peak524	3561.84	30.821330000000003	3242306	IHMA87_03013	3242388	3242909	+	81
IHMA87_1	peak992	3513.83	30.52786	5966870	IHMA87_05597	5966930	5967451	+	59
IHMA87_1	peak1028	3419.58	27.991565	6164398	IHMA87_05786	6162173	6164539	-	0
IHMA87_1	peak564	3293.55	29.145760000000003	3535503	IHMA87_03271	3535594	3536598	+	90
IHMA87_1	peak518	3283.2	29.0813	3204495	IHMA87_02979	3203959	3204324	-	172
IHMA87_1	peak406	3277.23	29.043345	2483878	IHMA87_02369	2481869	2483860	-	19
IHMA87_1	peak670	3264.05	28.956345	4071798	IHMA87_03800	4071108	4071929	+	0
IHMA87_1	peak525	3095.13	27.884535	3254478	IHMA87_03023	3253616	3254521	+	0
IHMA87_1	peak33	3036.19	24.642845	236896	IHMA87_00208	235900	236820	-	77
IHMA87_2	peak1125	3012.0	27.34885	161772	IHMA87_06294	161359	162090	-	0
IHMA87_1	peak314	2971.83	27.091815000000004	2104054	IHMA87_01954	2103618	2104793	+	0
IHMA87_1	peak289	2970.92	27.085515	1918970	IHMA87_01787	1918432	1919469	+	0
IHMA87_1	peak917	2915.84	25.99714	5550198	IHMA87_05217	5550292	5552397	-	93
IHMA87_1	peak391	2817.56	26.08937	2417622	IHMA87_02281	2417434	2418030	+	0
IHMA87_1	peak177	2811.02	26.04616	1222169	IHMA87_01130	1221932	1223059	+	0
IHMA87_1	peak385	2766.65	23.74961	2397769	IHMA87_02259	2397117	2398049	+	0
IHMA87_1	peak598	2615.41	24.75725	3702231	IHMA87_03446	3701722	3704298	-	0
IHMA87_1	peak691	2600.68	23.306185	4192355	IHMA87_03915	4192279	4193274	-	0
IHMA87_1	peak420	2572.14	21.486495	2521549	IHMA87_02405	2520538	2522487	-	0
IHMA87_1	peak313	2549.21	21.87293	2098606	IHMA87_01949	2098383	2099069	+	0
IHMA87_1	peak89	2521.8	24.126395	671889	IHMA87_00626	670971	672020	+	0
IHMA87_1	peak526	2506.75	24.03239	3257011	IHMA87_03027	3257053	3258129	-	41
IHMA87_1	peak294	2483.79	23.39004	1938623	IHMA87_01804	1938409	1939329	+	0
IHMA87_1	peak130	2447.98	20.770035	933877	IHMA87_00875	933451	933966	+	0
IHMA87_1	peak573	2424.39	23.47966	3579698	IHMA87_03311	3579373	3580113	-	0
IHMA87_1	peak717	2406.8	23.361955	4351592	IHMA87_04066	4351818	4352090	-	225
IHMA87_1	peak889	2378.74	23.166470000000004	5362562	IHMA87_05048	5362400	5363737	-	0
IHMA87_1	peak640	2375.46	23.14661	3893311	IHMA87_03632	3892424	3893260	+	52
IHMA87_1	peak999	2374.69	23.140655	6008238	IHMA87_05644	6008313	6009194	+	74
IHMA87_1	peak254	2354.33	22.128590000000003	1708504	IHMA87_01578	1706965	1708740	+	0
IHMA87_1	peak693	2314.1	22.731915	4196763	IHMA87_03919	4196666	4196908	-	0
IHMA87_1	peak154	2280.0	22.49649	1046142	IHMA87_00983	1045496	1046764	+	0
IHMA87_1	peak443	2274.98	21.79493	2692404	IHMA87_02554	2692235	2693842	+	0
IHMA87_1	peak529	2265.84	22.39618	3273269	IHMA87_03042	3273337	3273978	+	67
IHMA87_1	peak753	2188.26	21.868795	4540435	IHMA87_04247	4539053	4540870	-	0
IHMA87_1	peak948	2160.77	21.67692	5723164	IHMA87_05393	5721682	5723010	-	155
IHMA87_1	peak772	2107.5	21.301120000000004	4625763	IHMA87_04337	4625642	4625779	-	0
IHMA87_1	peak955	2058.3	20.95965	5762813	IHMA87_05430	5761715	5763007	-	0
IHMA87_1	peak186	2037.03	18.918545	1287269	IHMA87_01192	1287348	1287665	+	78
IHMA87_1	peak512	2023.13	20.71663	3177676	IHMA87_02946	3177242	3178219	-	0
IHMA87_1	peak905	1988.45	20.47139	5458161	IHMA87_05128	5458032	5458880	+	0
IHMA87_1	peak773	1979.96	20.41161	4632395	IHMA87_04350	4632058	4633296	-	0
IHMA87_1	peak938	1967.33	20.323545000000003	5663086	IHMA87_05334	5663119	5663562	+	32
IHMA87_1	peak357	1947.54	20.183295	2329591	IHMA87_02182	2329243	2330763	-	0
IHMA87_1	peak1032	1862.27	19.57405	6171993	IHMA87_05791	6170448	6172691	+	0
IHMA87_1	peak978	1859.23	19.546015	5896728	IHMA87_05533	5895802	5897565	+	0
IHMA87_1	peak856	1838.3	19.39821	5195721	IHMA87_04869	5195545	5196417	+	0
IHMA87_1	peak329	1833.87	19.36746	2230962	IHMA87_02081	2230246	2231010	-	0
IHMA87_1	peak404	1830.18	19.340015	2471578	IHMA87_02356	2471424	2471711	-	0
IHMA87_1	peak695	1825.65	18.537245	4211118	IHMA87_03935	4210626	4211591	+	0
IHMA87_1	peak134	1814.59	19.231995	955901	IHMA87_00893	954836	955843	-	59
IHMA87_1	peak1070	1803.17	17.56954	6435851	IHMA87_06029	6435858	6436451	-	6
IHMA87_1	peak578	1801.59	19.13904	3613868	IHMA87_03344	3613672	3614139	-	0
IHMA87_1	peak615	1788.63	18.72289	3753356	IHMA87_03499	3751687	3755214	-	0
IHMA87_1	peak533	1756.95	18.810765	3289481	IHMA87_03055	3288090	3290756	-	0
IHMA87_1	peak1044	1741.91	18.694445	6271081	IHMA87_05881	6270050	6271549	-	0
IHMA87_1	peak377	1732.48	18.639335	2375520	IHMA87_02238	2375433	2375831	+	0
IHMA87_1	peak710	1690.78	18.330795	4318819	IHMA87_04036	4317328	4320687	-	0
IHMA87_1	peak23	1688.22	18.31059	154144	IHMA87_00135	153932	155278	-	0
IHMA87_1	peak758	1682.93	18.27171	4571279	IHMA87_04280	4570338	4571294	+	0
IHMA87_1	peak631	1666.32	17.917975	3841677	IHMA87_03581	3841273	3842439	-	0
IHMA87_1	peak208	1651.99	18.045855	1445187	IHMA87_01332	1444095	1445723	+	0
IHMA87_1	peak703	1647.25	17.049664999999997	4267393	IHMA87_03987	4265929	4267710	-	0
IHMA87_1	peak1037	1626.2	17.855269999999997	6209176	IHMA87_05820	6208656	6210329	-	0
IHMA87_1	peak400	1613.15	17.76033	2455473	IHMA87_02335	2454981	2455763	+	0
IHMA87_1	peak446	1609.57	17.73311	2713377	IHMA87_02583	2713324	2714151	+	0
IHMA87_1	peak834	1599.39	17.008490000000002	5069577	IHMA87_04747	5069291	5069869	+	0
IHMA87_1	peak287	1574.92	17.47398	1911218	IHMA87_01781	1910458	1911555	+	0
IHMA87_1	peak442	1570.59	17.44549	2688726	IHMA87_02550	2688501	2688938	-	0
IHMA87_1	peak425	1542.16	15.03696	2548289	IHMA87_02431	2548489	2551074	-	199
IHMA87_1	peak600	1508.78	16.980110000000003	3715065	IHMA87_03460	3715064	3715549	+	0
IHMA87_1	peak348	1505.46	16.288899999999998	2308135	IHMA87_02160	2306713	2308788	-	0
IHMA87_1	peak1019	1488.05	15.223	6145155	IHMA87_05775	6142794	6145409	+	0
IHMA87_1	peak872	1457.6	16.59427	5261508	IHMA87_04949	5260955	5261140	-	369
IHMA87_1	peak870	1448.44	14.021135	5255653	IHMA87_04941	5255632	5257359	-	0
IHMA87_1	peak119	1416.31	16.012665	880132	IHMA87_00822	879281	880021	-	112
IHMA87_1	peak840	1416.22	16.28153	5102567	IHMA87_04784	5101544	5103037	+	0
IHMA87_1	peak672	1415.04	15.076685	4084478	IHMA87_03811	4084064	4086133	-	0
IHMA87_1	peak924	1400.2	16.14322	5586612	IHMA87_05252	5585272	5588097	+	0
IHMA87_1	peak24	1391.28	16.087555000000002	158077	IHMA87_00137	156437	157735	-	343
IHMA87_1	peak967	1384.16	15.59262	5828783	IHMA87_05486	5828489	5829910	-	0
IHMA87_1	peak242	1361.06	15.84838	1639999	IHMA87_01507	1640063	1640515	+	63
IHMA87_1	peak318	1352.15	15.7886	2120454	IHMA87_01968	2120467	2121804	+	12
IHMA87_1	peak238	1343.73	15.719345	1600396	IHMA87_01472	1600418	1601698	+	21
IHMA87_1	peak382	1340.05	15.58351	2382362	IHMA87_02243	2381618	2382409	-	0
IHMA87_1	peak346	1326.57	14.49302	2304354	IHMA87_02156	2303719	2304609	-	0
IHMA87_2	peak1129	1319.87	15.538215	172487	IHMA87_06307	172320	173423	-	0
IHMA87_1	peak293	1315.29	13.55167	1935403	IHMA87_01801	1933707	1935719	+	0
IHMA87_1	peak117	1306.77	15.35627	863632	IHMA87_00809	863184	863972	+	0
IHMA87_1	peak517	1302.46	15.40065	3200571	IHMA87_02973	3200395	3200865	-	0
IHMA87_1	peak307	1300.71	15.386634999999998	2065186	IHMA87_01918	2063054	2066491	-	0
IHMA87_1	peak563	1297.7	15.36935	3532911	IHMA87_03268	3532669	3533532	-	0
IHMA87_1	peak250	1288.77	15.2966	1692736	IHMA87_01560	1692484	1693278	+	0
IHMA87_2	peak1103	1284.36	15.257005	112412	IHMA87_06232	112412	112762	-	0
IHMA87_1	peak1074	1275.23	15.186	6462926	IHMA87_06055	6461822	6462892	-	35
IHMA87_1	peak980	1261.98	14.02741	5901825	IHMA87_05538	5901205	5902884	+	0
IHMA87_1	peak477	1250.01	14.983155	2934701	IHMA87_02754	2934782	2947192	+	80
IHMA87_1	peak589	1232.65	14.856455	3648594	IHMA87_03392	3647905	3648651	+	0
IHMA87_1	peak607	1228.55	14.825734999999998	3732203	IHMA87_03477	3731597	3733891	+	0
IHMA87_1	peak880	1227.41	14.813009999999998	5308644	IHMA87_04996	5307421	5308683	+	0
IHMA87_1	peak857	1220.98	14.763725	5196366	IHMA87_04869	5195545	5196417	+	0
IHMA87_1	peak588	1218.43	14.74166	3643639	IHMA87_03384	3643259	3643549	+	91
IHMA87_1	peak501	1201.78	13.633755	3114158	IHMA87_02887	3113811	3114161	+	0
IHMA87_1	peak671	1199.02	14.528015	4078387	IHMA87_03807	4078059	4079102	+	0
IHMA87_1	peak674	1167.0	13.63038	4092275	IHMA87_03816	4091892	4093097	-	0
IHMA87_1	peak637	1165.51	13.845195	3881175	IHMA87_03619	3879869	3881296	+	0
IHMA87_1	peak212	1163.22	14.298234999999998	1455620	IHMA87_01344	1455215	1455964	+	0
IHMA87_1	peak201	1156.81	14.25129	1408704	IHMA87_01299	1408147	1409127	+	0
IHMA87_1	peak542	1151.76	14.206445	3373539	IHMA87_03130	3373135	3374298	-	0
IHMA87_1	peak323	1151.55	13.99405	2173790	IHMA87_02029	2173597	2177343	+	0
IHMA87_1	peak440	1133.76	14.06374	2668585	IHMA87_02532	2667522	2668463	-	123
IHMA87_1	peak146	1130.0	14.03314	1032205	IHMA87_00968	1030773	1032701	+	0
IHMA87_1	peak983	1114.62	13.908535	5915987	IHMA87_05554	5914766	5916709	+	0
IHMA87_1	peak1015	1101.08	13.80075	6113278	IHMA87_05742	6112668	6113906	-	0
IHMA87_1	peak412	1095.9	13.760465	2503897	IHMA87_02388	2503788	2505122	+	0
IHMA87_1	peak303	1072.5	13.569645	2042241	IHMA87_01895	2042049	2042270	+	0
IHMA87_1	peak354	1067.67	13.53145	2322177	IHMA87_02175	2321573	2323054	-	0
IHMA87_2	peak1099	1058.89	13.45672	103472	IHMA87_06221	102631	103596	-	0
IHMA87_2	peak1102	1050.43	13.387585	110368	IHMA87_06229	108898	111891	+	0
IHMA87_1	peak502	1049.65	13.379985	3116199	IHMA87_02890	3114682	3117675	-	0
IHMA87_1	peak907	1030.72	13.224905	5482562	IHMA87_05152	5481728	5484574	+	0
IHMA87_1	peak981	1029.75	13.16764	5908402	IHMA87_05544	5908102	5908377	-	26
IHMA87_1	peak17	1023.79	12.366045	112231	IHMA87_00092	112180	114888	+	0
IHMA87_1	peak376	984.84	12.847355	2374514	IHMA87_02237	2372429	2375383	-	0
IHMA87_1	peak398	972.13	12.719275	2446366	IHMA87_02319	2446364	2447251	-	0
IHMA87_1	peak423	970.61	12.724609999999998	2541258	IHMA87_02426	2541430	2542659	+	171
IHMA87_1	peak183	965.93	12.69215	1269341	IHMA87_01180	1269017	1270159	-	0
IHMA87_1	peak1035	946.86	11.757935	6185621	IHMA87_05801	6185402	6186343	-	0
IHMA87_1	peak682	946.19	12.52235	4151162	IHMA87_03877	4151221	4152423	+	58
IHMA87_1	peak465	937.44	12.439900000000002	2814160	IHMA87_02671	2814089	2814769	-	0
IHMA87_1	peak1018	930.97	12.14579	6117688	IHMA87_05747	6117610	6118686	-	0
IHMA87_1	peak1079	928.43	11.3306	6506676	IHMA87_06098	6505636	6507471	-	0
IHMA87_1	peak165	927.53	12.35862	1136176	IHMA87_01058	1135947	1136603	-	0
IHMA87_1	peak235	919.09	11.82914	1585320	IHMA87_01456	1584406	1585479	+	0
IHMA87_1	peak584	906.9	12.184395	3633028	IHMA87_03370	3632392	3633882	-	0
IHMA87_1	peak372	904.45	12.16594	2361854	IHMA87_02219	2361788	2362093	-	0
IHMA87_1	peak964	897.93	12.112335	5790056	IHMA87_05453	5788718	5790259	+	0
IHMA87_1	peak989	893.86	12.075545	5945153	IHMA87_05580	5944916	5945668	-	0
IHMA87_1	peak1051	887.64	12.024515	6305979	IHMA87_05910	6304692	6306068	+	0
IHMA87_1	peak397	877.51	11.28162	2443321	IHMA87_02315	2443296	2443640	+	0
IHMA87_2	peak1112	866.18	11.837545	131227	IHMA87_06261	131183	131746	+	0
IHMA87_1	peak556	852.04	11.722165	3491275	IHMA87_03236	3491348	3491809	+	72
IHMA87_1	peak263	839.36	10.914875	1752873	IHMA87_01619	1751137	1753215	+	0
IHMA87_1	peak842	833.86	11.561945	5108072	IHMA87_04792	5107211	5108587	-	0
IHMA87_1	peak112	821.1	11.450655	830659	IHMA87_00780	830724	830945	-	64
IHMA87_1	peak2	819.2	11.43337	11755	IHMA87_00009	11314	11865	+	0
IHMA87_1	peak220	801.48	11.279685	1509277	IHMA87_01394	1509217	1509312	-	0
IHMA87_1	peak1047	797.87	10.04286	6295434	IHMA87_05903	6295189	6296874	-	0
IHMA87_1	peak766	793.07	11.204365	4592058	IHMA87_04306	4591618	4593846	-	0
IHMA87_1	peak971	784.16	10.4649	5850208	IHMA87_05501	5849903	5852602	+	0
IHMA87_1	peak393	775.77	11.04963	2430523	IHMA87_02295	2430317	2430715	+	0
IHMA87_1	peak407	763.7	10.944995	2492690	IHMA87_02375	2491216	2493792	+	0
IHMA87_1	peak343	762.54	9.097275	2301721	IHMA87_02154	2300679	2301986	-	0
IHMA87_1	peak596	758.06	10.89302	3676941	IHMA87_03424	3674624	3677074	+	0
IHMA87_1	peak295	751.53	10.833585	1944402	IHMA87_01814	1944399	1945358	+	0
IHMA87_1	peak696	748.15	10.807775	4212696	IHMA87_03937	4212792	4213085	-	95
IHMA87_1	peak190	746.14	10.78652	1305440	IHMA87_01209	1305469	1305720	+	28
IHMA87_1	peak893	744.55	10.632	5395974	IHMA87_05072	5394735	5396276	-	0
IHMA87_1	peak928	742.68	10.61919	5604476	IHMA87_05271	5604469	5604774	+	0
IHMA87_1	peak787	727.48	10.61859	4739748	IHMA87_04449	4739721	4739948	+	0
IHMA87_1	peak750	723.4	10.58297	4534510	IHMA87_04245	4534993	4537218	-	482
IHMA87_1	peak362	722.31	10.56311	2340492	IHMA87_02193	2340286	2341197	-	0
IHMA87_1	peak876	721.79	10.570355	5292859	IHMA87_04981	5290739	5293681	+	0
IHMA87_1	peak558	721.3	10.560785	3509897	IHMA87_03246	3509114	3509914	+	0
IHMA87_1	peak452	719.34	10.545955	2748391	IHMA87_02614	2747869	2748804	+	0
IHMA87_1	peak551	713.6	10.49889	3440440	IHMA87_03188	3439834	3440823	-	0
IHMA87_1	peak751	712.71	10.484055	4537411	IHMA87_04246	4537311	4539056	-	0
IHMA87_1	peak120	711.32	9.24174	889621	IHMA87_00832	889387	889899	-	0
IHMA87_1	peak340	707.94	10.443885000000002	2286026	IHMA87_02139	2284754	2285965	-	62
IHMA87_1	peak921	698.98	9.29841	5569211	IHMA87_05235	5566771	5569992	-	0
IHMA87_1	peak1036	689.34	10.270695	6195892	IHMA87_05810	6194035	6195549	-	344
IHMA87_1	peak310	686.19	10.20691	2079697	IHMA87_01930	2078173	2079759	-	0
IHMA87_1	peak188	685.03	10.23438	1295016	IHMA87_01197	1294282	1295025	-	0
IHMA87_1	peak383	683.52	10.224805	2383088	IHMA87_02244	2382839	2384077	-	0
IHMA87_1	peak278	660.33	10.00537	1815762	IHMA87_01680	1815329	1816090	+	0
IHMA87_2	peak1123	656.83	9.97606	158583	IHMA87_06289	158625	158963	+	41
IHMA87_1	peak946	654.14	9.9485	5697082	IHMA87_05368	5694949	5697018	-	65
IHMA87_1	peak478	651.8	9.92993	2935229	IHMA87_02754	2934782	2947192	+	0
IHMA87_1	peak286	646.85	9.73227	1906741	IHMA87_01779	1906520	1909285	+	0
IHMA87_1	peak403	646.82	9.88357	2469612	IHMA87_02354	2469588	2470184	+	0
IHMA87_1	peak181	646.8	9.88264	1255902	IHMA87_01164	1254778	1256193	+	0
IHMA87_1	peak862	646.39	9.52376	5234926	IHMA87_04923	5234375	5235955	-	0
IHMA87_1	peak839	644.81	9.8629	5093958	IHMA87_04771	5092880	5094145	-	0
IHMA87_1	peak453	641.37	9.82693	2750586	IHMA87_02616	2750149	2751060	+	0
IHMA87_1	peak892	640.33	9.823425	5372408	IHMA87_05055	5371879	5373543	-	0
IHMA87_1	peak655	631.43	9.692635	3998776	IHMA87_03734	3998458	4000410	+	0
IHMA87_1	peak488	625.6	9.079505	3028070	IHMA87_02809	3027101	3029233	+	0
IHMA87_1	peak647	623.44	9.572875	3919138	IHMA87_03654	3918256	3919560	+	0
IHMA87_1	peak469	622.12	9.65235	2896518	IHMA87_02724	2889400	2902428	+	0
IHMA87_1	peak90	615.29	9.58461	672554	IHMA87_00627	672017	672853	+	0
IHMA87_1	peak934	613.62	9.569895	5643073	IHMA87_05317	5642783	5643322	+	0
IHMA87_1	peak4	612.99	9.395355	35358	IHMA87_00035	35301	35666	-	0
IHMA87_1	peak388	611.83	9.554015	2403953	IHMA87_02268	2403920	2404663	-	0
IHMA87_1	peak843	608.11	8.651055	5110709	IHMA87_04795	5110495	5111097	+	0
IHMA87_1	peak292	605.76	9.48756	1933382	IHMA87_01800	1932324	1933520	-	0
IHMA87_1	peak669	605.32	9.49259	4070722	IHMA87_03799	4070196	4071038	+	0
IHMA87_1	peak94	600.9	8.840695	683849	IHMA87_00640	683599	684012	+	0
IHMA87_1	peak339	598.4	9.429645	2281201	IHMA87_02134	2280783	2281229	+	0
IHMA87_1	peak1011	592.56	9.36915	6100205	IHMA87_05727	6099050	6100165	-	41
IHMA87_1	peak217	587.39	9.319635	1489101	IHMA87_01377	1488036	1489763	+	0
IHMA87_1	peak438	586.7	9.31368	2660474	IHMA87_02523	2659064	2660617	-	0
