## Supplementary Dataset 1 for "Determination of the Two-Component Systems regulatory network reveals core and accessory regulations across *Pseudomonas aeruginosa* lineages": CS50_AlgB-PA14_72380_ALLpeaks_PA14.tab

chrom	peakID	log(qvalue)	fold_enrichment	summit_position	closest_gene	gene_start	gene_end	strand	distance_to_closest_gene
refseq|NC_008463.1|chromosome	peak748	13856.25	63.644635	4564717	PA14_51360	4564368	4565960	-	0
refseq|NC_008463.1|chromosome	peak501	13762.61	63.29317	3085056	PA14_34720	3084472	3085272	-	0
refseq|NC_008463.1|chromosome	peak5	13311.7	60.83037	35982	PA14_00420	35926	36291	-	0
refseq|NC_008463.1|chromosome	peak258	12631.62	59.274865	1595917	PA14_18590	1596211	1596990	-	293
refseq|NC_008463.1|chromosome	peak4	11013.43	53.46086	34232	PA14_00380	33021	34532	-	0
refseq|NC_008463.1|chromosome	peak521	10888.19	52.986095	3247094	PA14_36460	3246620	3246967	+	128
refseq|NC_008463.1|chromosome	peak533	10821.44	52.75483	3290868	PA14_36920	3290327	3290863	-	6
refseq|NC_008463.1|chromosome	peak138	10017.24	49.78399	921024	PA14_10700	921046	923232	-	21
refseq|NC_008463.1|chromosome	peak895	9430.25	45.70697	5371293	PA14_60280	5370692	5371180	+	114
refseq|NC_008463.1|chromosome	peak281	8770.81	45.07763	1759879	PA14_20491	1759897	1760415	-	17
refseq|NC_008463.1|chromosome	peak1075	8197.63	42.87944	6446043	PA14_72380	6446259	6447608	+	215
refseq|NC_008463.1|chromosome	peak24	7671.38	40.829215000000005	151445	PA14_01660	149853	151223	-	223
refseq|NC_008463.1|chromosome	peak385	7480.08	40.066255	2464552	PA14_28600	2464714	2465001	+	161
refseq|NC_008463.1|chromosome	peak868	7296.12	39.35035	5248407	PA14_58900	5246954	5251207	+	0
refseq|NC_008463.1|chromosome	peak189	6690.04	36.912675	1282532	PA14_15120	1282296	1282772	+	0
refseq|NC_008463.1|chromosome	peak932	6437.66	35.614835	5595211	PA14_62710	5595303	5597408	-	91
refseq|NC_008463.1|chromosome	peak305	6316.81	35.407525	1904341	PA14_21890	1904389	1905351	+	47
refseq|NC_008463.1|chromosome	peak982	6227.35	33.236515	5891306	PA14_66140	5891005	5892423	-	0
refseq|NC_008463.1|chromosome	peak152	6224.37	35.035015	1018388	PA14_11750	1017890	1018351	-	38
refseq|NC_008463.1|chromosome	peak462	6143.39	34.700115	2834416	PA14_32630	2833239	2834573	+	0
refseq|NC_008463.1|chromosome	peak741	6061.33	34.361845	4544244	PA14_51120	4542931	4544043	-	202
refseq|NC_008463.1|chromosome	peak539	5887.44	33.64615	3312628	PA14_37190	3312668	3313744	-	39
refseq|NC_008463.1|chromosome	peak84	5695.89	32.852325	616191	PA14_07130	616135	618132	+	0
refseq|NC_008463.1|chromosome	peak200	5364.72	31.46546	1310302	PA14_15460	1308703	1310388	-	0
refseq|NC_008463.1|chromosome	peak844	5159.02	30.591085	5131017	PA14_57600	5129748	5130785	+	233
refseq|NC_008463.1|chromosome	peak436	5137.77	30.503445	2703567	PA14_31080	2703604	2704179	-	36
refseq|NC_008463.1|chromosome	peak347	5013.35	29.966050000000003	2195367	PA14_25090	2194928	2196103	+	0
refseq|NC_008463.1|chromosome	peak968	4837.46	29.010910000000003	5810999	PA14_65200	5810076	5812799	-	0
refseq|NC_008463.1|chromosome	peak1038	4665.82	28.016585	6191209	PA14_69420	6190564	6191802	-	0
refseq|NC_008463.1|chromosome	peak601	4663.08	28.4545	3746500	PA14_41980	3746487	3746975	+	0
refseq|NC_008463.1|chromosome	peak537	4496.91	27.73529	3310386	PA14_37140	3309523	3310428	+	0
refseq|NC_008463.1|chromosome	peak542	4483.18	27.66214	3345337	PA14_37580	3344797	3345273	-	65
refseq|NC_008463.1|chromosome	peak374	4453.51	27.544045	2408442	PA14_27770	2407787	2408719	+	0
refseq|NC_008463.1|chromosome	peak440	4404.13	27.32348	2711566	PA14_31190	2710945	2712999	-	0
refseq|NC_008463.1|chromosome	peak70	4334.95	27.01522	518164	PA14_05850	517400	518308	+	0
refseq|NC_008463.1|chromosome	peak434	4322.91	26.958425	2700491	PA14_31050	2699666	2700664	-	0
refseq|NC_008463.1|chromosome	peak421	4277.45	26.7662	2669563	PA14_30770	2669350	2669787	-	0
refseq|NC_008463.1|chromosome	peak176	4143.83	26.168645	1192592	PA14_13870	1192617	1193000	-	24
refseq|NC_008463.1|chromosome	peak806	4006.67	25.55589	4870777	PA14_54920	4867504	4871967	-	0
refseq|NC_008463.1|chromosome	peak492	4000.27	25.511015	3017363	PA14_33940	3017037	3017573	-	0
refseq|NC_008463.1|chromosome	peak328	3986.38	25.466205	2050644	PA14_23540	2050430	2051350	+	0
refseq|NC_008463.1|chromosome	peak382	3970.32	25.092704999999995	2458955	PA14_28500	2458780	2459154	-	0
refseq|NC_008463.1|chromosome	peak1013	3962.63	25.358395	6043141	PA14_67640	6043190	6043711	+	48
refseq|NC_008463.1|chromosome	peak515	3940.6	23.327635	3188997	PA14_35830	3188265	3189263	+	0
refseq|NC_008463.1|chromosome	peak915	3843.34	24.755495000000003	5469785	PA14_61260	5469165	5469743	+	43
refseq|NC_008463.1|chromosome	peak42	3775.42	23.808015	306972	PA14_03360	306896	307666	-	0
refseq|NC_008463.1|chromosome	peak675	3735.93	24.33289	4138936	PA14_46510	4138746	4140104	-	0
refseq|NC_008463.1|chromosome	peak299	3696.52	24.154870000000003	1875364	PA14_21620	1874675	1875997	+	0
refseq|NC_008463.1|chromosome	peak254	3634.43	23.874055	1551236	PA14_18080	1550981	1551619	-	0
refseq|NC_008463.1|chromosome	peak524	3562.61	23.54248	3253308	PA14_36560	3252774	3253139	-	170
refseq|NC_008463.1|chromosome	peak1036	3497.08	23.237845	6187154	PA14_69350	6186780	6187259	+	0
refseq|NC_008463.1|chromosome	peak183	3494.99	23.227525	1246217	PA14_14600	1245985	1247103	+	0
refseq|NC_008463.1|chromosome	peak634	3455.95	23.039595	3903345	PA14_43840	3903275	3904000	-	0
refseq|NC_008463.1|chromosome	peak807	3389.24	22.740025000000003	4871729	PA14_54920	4867504	4871967	-	0
refseq|NC_008463.1|chromosome	peak384	3346.58	22.533825	2463941	PA14_28590	2463446	2464228	+	0
refseq|NC_008463.1|chromosome	peak688	3295.88	22.289145	4205632	PA14_47210	4205558	4206553	-	0
refseq|NC_008463.1|chromosome	peak768	3274.01	21.26731	4637673	PA14_52260	4635805	4638582	+	0
refseq|NC_008463.1|chromosome	peak845	3246.2	22.06923	5137488	PA14_57680	5136991	5137620	-	0
refseq|NC_008463.1|chromosome	peak776	3105.25	21.40352	4661107	PA14_52580	4660763	4662001	-	0
refseq|NC_008463.1|chromosome	peak215	3069.63	21.231905	1353654	PA14_15890	1353499	1354680	+	0
refseq|NC_008463.1|chromosome	peak920	3056.03	21.169	5509536	PA14_61750	5509336	5510184	+	0
refseq|NC_008463.1|chromosome	peak107	3029.12	21.039425	716653	PA14_08360	716114	716950	+	0
refseq|NC_008463.1|chromosome	peak106	3014.18	20.96914	716009	PA14_08350	715068	716117	+	0
refseq|NC_008463.1|chromosome	peak716	2956.51	20.69006	4372922	PA14_49230	4372889	4373218	+	0
refseq|NC_008463.1|chromosome	peak782	2920.77	20.507325	4724574	PA14_53310	4724553	4726598	+	0
refseq|NC_008463.1|chromosome	peak1020	2873.69	20.292195	6084320	PA14_68190	6083507	6084415	+	0
refseq|NC_008463.1|chromosome	peak80	2863.69	20.246535	577881	PA14_06620	576906	578702	+	0
refseq|NC_008463.1|chromosome	peak622	2847.67	19.64175	3839002	PA14_43100	3835369	3840213	+	0
refseq|NC_008463.1|chromosome	peak904	2714.16	19.51435	5410047	PA14_60710	5409885	5411222	-	0
refseq|NC_008463.1|chromosome	peak617	2658.89	19.225595	3816961	PA14_42920	3816629	3817960	-	0
refseq|NC_008463.1|chromosome	peak327	2538.63	18.646955	2047400	PA14_23510	2045728	2047740	+	0
refseq|NC_008463.1|chromosome	peak672	2538.28	18.33629	4125673	PA14_46370	4125450	4127072	+	0
refseq|NC_008463.1|chromosome	peak938	2510.12	17.740949999999998	5614229	PA14_62910	5611793	5615014	-	0
refseq|NC_008463.1|chromosome	peak615	2474.77	18.33216	3813901	PA14_42900	3812214	3815741	-	0
refseq|NC_008463.1|chromosome	peak313	2431.05	18.1047	1956944	PA14_22480	1956753	1957070	+	0
refseq|NC_008463.1|chromosome	peak86	2423.82	18.07343	625218	PA14_07250	624927	625583	-	0
refseq|NC_008463.1|chromosome	peak715	2410.97	18.009675	4367328	PA14_49160	4365841	4369203	-	0
refseq|NC_008463.1|chromosome	peak161	2319.37	17.545634999999997	1058604	PA14_12260	1058202	1058633	+	0
refseq|NC_008463.1|chromosome	peak393	2255.31	17.21462	2505919	PA14_28980	2505374	2506324	+	0
refseq|NC_008463.1|chromosome	peak78	2249.68	17.188254999999998	562305	PA14_06350	562082	562402	-	0
refseq|NC_008463.1|chromosome	peak808	2222.13	17.03867	4873903	PA14_54930	4872096	4875437	-	0
refseq|NC_008463.1|chromosome	peak955	2191.04	16.36103	5712456	PA14_64090	5712489	5712932	+	32
refseq|NC_008463.1|chromosome	peak636	2114.9	15.964805000000002	3912556	PA14_43950	3912162	3913328	-	0
refseq|NC_008463.1|chromosome	peak912	2095.85	16.402465	5457494	PA14_61190	5457101	5458807	-	0
refseq|NC_008463.1|chromosome	peak33	2091.91	16.37532	237093	PA14_02660	236099	237019	-	75
refseq|NC_008463.1|chromosome	peak882	2090.29	16.370025	5318935	PA14_59760	5318840	5319556	+	0
refseq|NC_008463.1|chromosome	peak843	2080.03	15.985225	5124355	PA14_57510	5124074	5124652	+	0
refseq|NC_008463.1|chromosome	peak253	2055.68	16.189005	1549471	PA14_18040	1549283	1549459	+	13
refseq|NC_008463.1|chromosome	peak996	2030.01	16.0498	5979468	PA14_66990	5979420	5980127	+	0
refseq|NC_008463.1|chromosome	peak967	2013.45	15.879405	5805313	PA14_65110	5804393	5805469	-	0
refseq|NC_008463.1|chromosome	peak1022	2006.37	15.926925	6089080	PA14_68250	6087733	6089121	+	0
refseq|NC_008463.1|chromosome	peak148	2005.38	15.926265	994228	PA14_11470	993817	994332	+	0
refseq|NC_008463.1|chromosome	peak775	1994.25	15.866645000000002	4658686	PA14_52520	4658346	4658876	-	0
refseq|NC_008463.1|chromosome	peak774	1956.73	15.66234	4657146	PA14_52490	4656944	4657447	-	0
refseq|NC_008463.1|chromosome	peak725	1943.58	15.584685	4421986	PA14_49700	4421727	4422458	-	0
refseq|NC_008463.1|chromosome	peak801	1939.58	15.580445	4861960	PA14_54870	4861608	4862516	-	0
refseq|NC_008463.1|chromosome	peak889	1938.95	15.54941	5339170	PA14_59940	5337054	5339996	+	0
refseq|NC_008463.1|chromosome	peak535	1910.98	15.421615	3301275	PA14_37060	3300351	3300902	-	374
refseq|NC_008463.1|chromosome	peak76	1882.95	15.27761	558928	PA14_06320	559121	560017	-	192
refseq|NC_008463.1|chromosome	peak17	1869.56	15.20906	105929	PA14_01100	105874	108582	+	0
refseq|NC_008463.1|chromosome	peak324	1845.55	14.767695	2042842	PA14_23470	2041610	2043607	+	0
refseq|NC_008463.1|chromosome	peak150	1828.02	14.983695	1010758	PA14_11650	1009698	1010699	-	60
refseq|NC_008463.1|chromosome	peak188	1824.79	14.965195	1279951	PA14_15080	1278843	1280258	+	0
refseq|NC_008463.1|chromosome	peak758	1816.62	14.91006	4600260	PA14_51800	4599879	4600403	-	0
refseq|NC_008463.1|chromosome	peak124	1809.36	14.88623	790619	PA14_09280	790021	795450	+	0
refseq|NC_008463.1|chromosome	peak1074	1800.09	14.833035	6433086	PA14_72210	6432477	6433616	-	0
refseq|NC_008463.1|chromosome	peak1044	1783.27	13.29013	6229113	PA14_69850	6228394	6230379	+	0
refseq|NC_008463.1|chromosome	peak969	1780.43	14.42517	5814572	PA14_65230	5813463	5814755	-	0
refseq|NC_008463.1|chromosome	peak826	1761.02	14.621215	5005502	PA14_56050	5004899	5005900	+	0
refseq|NC_008463.1|chromosome	peak870	1740.53	13.697735	5253374	PA14_58930	5253182	5253679	+	0
refseq|NC_008463.1|chromosome	peak1061	1718.16	14.389645	6330501	PA14_71060	6329795	6331171	+	0
refseq|NC_008463.1|chromosome	peak926	1675.3	14.15535	5559936	PA14_62330	5559904	5560968	-	0
refseq|NC_008463.1|chromosome	peak375	1663.35	14.089675	2414642	PA14_27890	2414589	2415332	-	0
refseq|NC_008463.1|chromosome	peak339	1597.89	13.725455	2145350	PA14_24550	2144768	2146291	+	0
refseq|NC_008463.1|chromosome	peak240	1562.4	13.530625	1486610	PA14_17290	1485522	1487150	+	0
refseq|NC_008463.1|chromosome	peak575	1545.4	13.43011	3606086	PA14_40350	3605156	3607432	-	0
refseq|NC_008463.1|chromosome	peak395	1510.2	13.23216	2541704	PA14_29350	2539430	2541670	-	35
refseq|NC_008463.1|chromosome	peak181	1502.09	13.191045	1242415	PA14_14530	1242132	1243703	+	0
refseq|NC_008463.1|chromosome	peak872	1499.69	11.679485	5262111	PA14_59070	5260394	5262133	+	0
refseq|NC_008463.1|chromosome	peak1055	1494.0	13.144645	6296139	PA14_70690	6295122	6296621	-	0
refseq|NC_008463.1|chromosome	peak273	1489.55	13.120145	1693601	PA14_19600	1693512	1693850	-	0
refseq|NC_008463.1|chromosome	peak503	1479.37	13.037265	3100960	PA14_34840	3096787	3103164	+	0
refseq|NC_008463.1|chromosome	peak345	1469.91	13.009155	2189915	PA14_25030	2189692	2190378	+	0
refseq|NC_008463.1|chromosome	peak481	1461.71	12.95968	2960477	PA14_33610	2956615	2972064	+	0
refseq|NC_008463.1|chromosome	peak371	1442.52	12.770454999999998	2388301	PA14_27500	2387034	2388245	-	57
refseq|NC_008463.1|chromosome	peak783	1425.5	12.75603	4732048	PA14_53360	4730156	4732348	+	0
refseq|NC_008463.1|chromosome	peak425	1400.02	12.60434	2683740	PA14_30900	2683111	2683836	-	0
refseq|NC_008463.1|chromosome	peak198	1399.15	12.60264	1308623	PA14_15450	1308320	1308685	-	0
refseq|NC_008463.1|chromosome	peak85	1390.36	12.55309	617402	PA14_07130	616135	618132	+	0
refseq|NC_008463.1|chromosome	peak34	1388.97	12.54836	271421	PA14_03070	270738	271604	+	0
refseq|NC_008463.1|chromosome	peak891	1382.16	11.673875	5355424	PA14_60120	5354756	5355289	-	136
refseq|NC_008463.1|chromosome	peak888	1377.17	12.477175	5337411	PA14_59940	5337054	5339996	+	0
refseq|NC_008463.1|chromosome	peak216	1373.54	12.45444	1361016	PA14_15970	1361045	1361296	+	28
refseq|NC_008463.1|chromosome	peak942	1367.86	12.27251	5631714	PA14_63100	5630365	5633181	+	0
refseq|NC_008463.1|chromosome	peak707	1365.78	12.41094	4335791	PA14_48760	4335035	4335652	-	140
refseq|NC_008463.1|chromosome	peak580	1347.6	12.30437	3621231	PA14_40550	3621000	3621863	-	0
refseq|NC_008463.1|chromosome	peak314	1345.36	12.29401	1958089	PA14_22500	1958113	1958847	-	23
refseq|NC_008463.1|chromosome	peak479	1344.46	12.29025	2956522	PA14_33610	2956615	2972064	+	92
refseq|NC_008463.1|chromosome	peak416	1344.46	12.289635	2631414	PA14_30360	2630961	2631944	-	0
refseq|NC_008463.1|chromosome	peak446	1339.54	12.25975	2727518	PA14_31370	2727476	2728303	+	0
refseq|NC_008463.1|chromosome	peak44	1339.45	11.726779999999998	310264	PA14_03380	309749	311728	+	0
refseq|NC_008463.1|chromosome	peak520	1327.87	12.19033	3235687	PA14_36320	3234675	3236069	-	0
refseq|NC_008463.1|chromosome	peak430	1326.75	12.181485	2696134	PA14_31010	2693904	2697041	-	0
refseq|NC_008463.1|chromosome	peak1019	1307.72	12.075855	6070206	PA14_68040	6070863	6071600	-	656
refseq|NC_008463.1|chromosome	peak599	1285.4	11.942854999999998	3733634	PA14_41810	3733152	3735857	-	0
refseq|NC_008463.1|chromosome	peak717	1270.68	11.85828	4382167	PA14_49320	4382230	4382901	-	62
refseq|NC_008463.1|chromosome	peak185	1266.67	11.834105	1258880	PA14_14800	1258782	1259120	+	0
refseq|NC_008463.1|chromosome	peak1040	1266.21	11.76282	6195578	PA14_69480	6195509	6196585	-	0
refseq|NC_008463.1|chromosome	peak167	1258.92	11.581635000000002	1095790	PA14_12780	1095964	1096593	-	173
refseq|NC_008463.1|chromosome	peak850	1244.97	11.70725	5157534	PA14_57940	5156461	5157954	+	0
refseq|NC_008463.1|chromosome	peak790	1222.08	11.4996	4766307	PA14_53750	4764997	4766244	+	64
refseq|NC_008463.1|chromosome	peak514	1215.62	11.48456	3188301	PA14_35830	3188265	3189263	+	0
refseq|NC_008463.1|chromosome	peak79	1191.76	11.377455	575916	PA14_06600	574888	576693	+	0
refseq|NC_008463.1|chromosome	peak459	1171.62	11.27242	2823634	PA14_32480	2823512	2823706	-	0
refseq|NC_008463.1|chromosome	peak791	1166.33	10.67899	4774202	PA14_53840	4774171	4774398	+	0
refseq|NC_008463.1|chromosome	peak847	1161.68	11.21251	5147631	PA14_57800	5147143	5147778	-	0
refseq|NC_008463.1|chromosome	peak842	1158.48	11.173955	5116894	PA14_57425	5116162	5117901	-	0
refseq|NC_008463.1|chromosome	peak134	1152.2	11.151825	884050	PA14_10260	883311	884285	-	0
refseq|NC_008463.1|chromosome	peak536	1119.73	10.95566	3303372	PA14_37080	3303409	3304044	+	36
refseq|NC_008463.1|chromosome	peak857	1105.29	10.86896	5199497	PA14_58375	5198442	5199659	-	0
refseq|NC_008463.1|chromosome	peak824	1093.51	10.79198	4994336	PA14_55940	4994409	4994621	+	72
refseq|NC_008463.1|chromosome	peak838	1089.27	10.770125	5103339	PA14_57275	5102858	5104042	-	0
refseq|NC_008463.1|chromosome	peak403	1076.42	10.69161	2569007	PA14_29640	2568133	2569314	+	0
refseq|NC_008463.1|chromosome	peak53	1046.73	10.504045	347706	PA14_03860	347204	348580	-	0
refseq|NC_008463.1|chromosome	peak591	1045.63	10.382945	3676120	PA14_41220	3676054	3678450	-	0
refseq|NC_008463.1|chromosome	peak548	1043.0	10.47697	3375873	PA14_37840	3374868	3376478	-	0
refseq|NC_008463.1|chromosome	peak420	1024.69	10.037835	2666644	PA14_30730	2665498	2666538	-	107
refseq|NC_008463.1|chromosome	peak721	1016.15	9.52635	4400809	PA14_49480	4399221	4401008	+	0
refseq|NC_008463.1|chromosome	peak405	997.07	10.202845	2578598	PA14_29770	2578707	2580032	+	108
refseq|NC_008463.1|chromosome	peak419	990.23	10.151885	2648401	PA14_30580	2647547	2648353	+	49
refseq|NC_008463.1|chromosome	peak816	989.69	9.63499	4892899	PA14_55080	4893060	4894265	+	160
refseq|NC_008463.1|chromosome	peak907	988.6	10.063305	5419885	PA14_60800	5419376	5421040	-	0
refseq|NC_008463.1|chromosome	peak431	980.39	10.09271	2697701	PA14_31030	2697052	2698281	-	0
refseq|NC_008463.1|chromosome	peak444	979.55	10.08686	2717496	PA14_31250	2717346	2717738	-	0
refseq|NC_008463.1|chromosome	peak546	971.08	10.02863	3368461	PA14_37780	3368436	3369074	+	0
refseq|NC_008463.1|chromosome	peak978	962.47	9.982245	5841812	PA14_65570	5840480	5842018	+	0
refseq|NC_008463.1|chromosome	peak587	959.34	9.964055	3651663	PA14_40950	3651137	3651973	-	0
refseq|NC_008463.1|chromosome	peak597	954.92	9.935334999999998	3708358	PA14_41530	3706047	3708497	+	0
refseq|NC_008463.1|chromosome	peak130	939.04	9.755680000000002	820141	PA14_09530	819408	820520	-	0
refseq|NC_008463.1|chromosome	peak306	925.14	9.742985	1912270	PA14_21980	1911754	1912305	+	0
refseq|NC_008463.1|chromosome	peak269	923.51	9.712625	1650965	PA14_19120	1650990	1651715	+	24
refseq|NC_008463.1|chromosome	peak496	920.81	9.715435	3030481	PA14_34100	3030453	3031784	+	0
refseq|NC_008463.1|chromosome	peak992	912.12	9.665085	5966435	PA14_66800	5965960	5966331	+	105
refseq|NC_008463.1|chromosome	peak874	906.41	9.539	5276263	PA14_59220	5275324	5276820	+	0
refseq|NC_008463.1|chromosome	peak259	875.81	9.413675	1600109	PA14_18630	1600241	1603228	-	131
refseq|NC_008463.1|chromosome	peak875	874.3	9.309785000000002	5278811	PA14_59250	5278639	5280276	+	0
refseq|NC_008463.1|chromosome	peak552	872.71	9.407725	3402662	PA14_38140	3402135	3403511	-	0
refseq|NC_008463.1|chromosome	peak290	862.86	9.341025	1826204	PA14_21110	1824476	1826554	+	0
refseq|NC_008463.1|chromosome	peak100	861.39	8.582275	695911	PA14_08100	695775	696119	+	0
refseq|NC_008463.1|chromosome	peak6	842.62	9.2063	37055	PA14_00440	37108	37914	-	52
refseq|NC_008463.1|chromosome	peak213	838.79	9.18033	1342852	PA14_15770	1342925	1343242	+	72
refseq|NC_008463.1|chromosome	peak972	837.16	9.167295	5822152	PA14_65350	5821170	5823071	-	0
refseq|NC_008463.1|chromosome	peak504	833.28	9.147765	3104855	PA14_34870	3103993	3105444	+	0
refseq|NC_008463.1|chromosome	peak949	830.29	9.13264	5668959	PA14_63580	5668330	5669259	-	0
refseq|NC_008463.1|chromosome	peak435	817.12	9.040865	2701719	PA14_31070	2701170	2703530	-	0
refseq|NC_008463.1|chromosome	peak718	816.96	9.02455	4384050	PA14_49340	4384093	4384821	+	42
refseq|NC_008463.1|chromosome	peak449	809.23	8.986355	2736874	PA14_31470	2735341	2737035	+	0
refseq|NC_008463.1|chromosome	peak858	797.04	8.90805	5206331	PA14_58440	5205656	5206666	+	0
refseq|NC_008463.1|chromosome	peak1091	793.33	8.391435	6531467	PA14_73370	6530561	6532453	-	0
refseq|NC_008463.1|chromosome	peak881	790.15	8.865575	5309364	PA14_59670	5309339	5309839	+	0
refseq|NC_008463.1|chromosome	peak563	782.68	8.812259999999998	3527286	PA14_39610	3525885	3527735	-	0
refseq|NC_008463.1|chromosome	peak336	779.29	8.791364999999999	2095466	PA14_24170	2095487	2097526	+	20
refseq|NC_008463.1|chromosome	peak103	779.15	8.79208	706528	PA14_08270	706286	707056	+	0
refseq|NC_008463.1|chromosome	peak242	777.24	8.779575000000001	1495995	PA14_17440	1495581	1496648	+	0
refseq|NC_008463.1|chromosome	peak108	771.82	8.402529999999999	720304	PA14_08420	720266	720604	-	0
refseq|NC_008463.1|chromosome	peak700	753.1	8.089135	4279067	PA14_48060	4277525	4278964	-	104
refseq|NC_008463.1|chromosome	peak144	743.98	8.55439	966297	PA14_11110	964995	966140	+	158
refseq|NC_008463.1|chromosome	peak319	739.14	8.519615000000002	2014973	PA14_23260	2014754	2017519	+	0
refseq|NC_008463.1|chromosome	peak960	737.87	8.512905	5738850	PA14_64410	5738681	5738947	-	0
refseq|NC_008463.1|chromosome	peak35	736.05	8.495915	279306	PA14_03166	279133	279531	+	0
refseq|NC_008463.1|chromosome	peak644	729.05	8.45066	3954096	PA14_44420	3954185	3955600	+	88
refseq|NC_008463.1|chromosome	peak677	727.41	8.434365	4141348	PA14_46520	4140101	4141240	-	109
refseq|NC_008463.1|chromosome	peak139	723.79	8.420514999999998	947644	PA14_10960	947387	948499	-	0
refseq|NC_008463.1|chromosome	peak893	716.63	7.9093	5366575	PA14_60250	5365845	5367437	+	0
refseq|NC_008463.1|chromosome	peak304	714.7	8.353725	1899120	PA14_21850	1899157	1899468	+	36
refseq|NC_008463.1|chromosome	peak115	711.79	8.190159999999999	760139	PA14_08850	759559	760194	+	0
refseq|NC_008463.1|chromosome	peak1080	710.63	8.11089	6466298	PA14_72580	6465920	6466729	+	0
refseq|NC_008463.1|chromosome	peak652	707.62	8.307945	3985792	PA14_44710	3985489	3986943	+	0
refseq|NC_008463.1|chromosome	peak237	706.7	8.290705	1473002	PA14_17170	1472999	1473505	+	0
refseq|NC_008463.1|chromosome	peak990	706.58	7.950220000000001	5950701	PA14_66650	5950443	5951039	-	0
refseq|NC_008463.1|chromosome	peak766	704.44	8.278815	4631532	PA14_52230	4631099	4633327	-	0
refseq|NC_008463.1|chromosome	peak592	697.17	8.23559	3677385	PA14_41220	3676054	3678450	-	0
refseq|NC_008463.1|chromosome	peak30	695.44	8.222304999999999	227638	PA14_02550	227383	229047	+	0
refseq|NC_008463.1|chromosome	peak945	691.66	8.19496	5649510	PA14_63300	5649525	5649830	+	14
refseq|NC_008463.1|chromosome	peak928	690.14	8.18399	5566312	PA14_62400	5565696	5566931	-	0
refseq|NC_008463.1|chromosome	peak763	676.61	8.09195	4627586	PA14_52180	4626261	4628504	-	0
refseq|NC_008463.1|chromosome	peak506	672.8	8.05193	3129874	PA14_35190	3129531	3131228	-	0
refseq|NC_008463.1|chromosome	peak338	664.96	8.0067	2104462	PA14_24260	2104434	2105234	+	0
refseq|NC_008463.1|chromosome	peak549	663.09	7.99925	3384129	PA14_37910	3383604	3384506	-	0
refseq|NC_008463.1|chromosome	peak58	662.51	7.975465	411059	PA14_04630	410218	412056	-	0
refseq|NC_008463.1|chromosome	peak368	660.2	7.978149999999999	2368507	PA14_27280	2367879	2368733	-	0
refseq|NC_008463.1|chromosome	peak397	658.62	7.952154999999999	2545782	PA14_29390	2544083	2546152	+	0
refseq|NC_008463.1|chromosome	peak251	655.24	7.945320000000001	1537475	PA14_17900	1537346	1538266	-	0
refseq|NC_008463.1|chromosome	peak218	651.61	7.91623	1364560	PA14_16030	1364442	1366277	-	0
refseq|NC_008463.1|chromosome	peak894	650.27	7.909705000000001	5369471	PA14_60270	5368835	5369929	-	0
refseq|NC_008463.1|chromosome	peak687	648.9	7.88486	4187619	PA14_47000	4187705	4188817	+	85
refseq|NC_008463.1|chromosome	peak613	639.46	7.831455	3802566	PA14_42750	3801649	3802800	-	0
refseq|NC_008463.1|chromosome	peak836	639.09	7.830249999999999	5096702	PA14_57210	5096060	5097277	-	0
refseq|NC_008463.1|chromosome	peak438	636.1	7.72465	2708713	PA14_31150	2708294	2708695	-	19
refseq|NC_008463.1|chromosome	peak665	633.61	7.79179	4094215	PA14_46020	4093734	4094345	-	0
refseq|NC_008463.1|chromosome	peak226	632.65	7.776339999999999	1402394	PA14_16390	1401977	1403650	+	0
refseq|NC_008463.1|chromosome	peak426	632.29	7.775580000000001	2684574	PA14_30910	2683833	2686286	-	0
refseq|NC_008463.1|chromosome	peak611	626.95	7.7431	3796712	PA14_42680	3796555	3797424	-	0
refseq|NC_008463.1|chromosome	peak28	618.93	7.684315	182470	PA14_01980	181628	182566	+	0
refseq|NC_008463.1|chromosome	peak674	613.78	7.647209999999999	4136943	PA14_46480	4136496	4137002	-	0
refseq|NC_008463.1|chromosome	peak788	609.2	7.44383	4751534	PA14_53580	4751681	4752283	+	146
refseq|NC_008463.1|chromosome	peak1039	608.79	7.6134	6193259	PA14_69440	6192956	6193711	-	0
refseq|NC_008463.1|chromosome	peak333	599.01	7.545954999999999	2073095	PA14_23840	2072879	2073736	+	0
refseq|NC_008463.1|chromosome	peak510	597.58	7.517049999999999	3159320	PA14_35530	3158396	3159628	-	0
refseq|NC_008463.1|chromosome	peak645	596.4	7.39169	3955010	PA14_44420	3954185	3955600	+	0
refseq|NC_008463.1|chromosome	peak49	592.1	7.489814999999999	333232	PA14_03720	332467	334749	-	0
refseq|NC_008463.1|chromosome	peak268	584.54	7.439525	1649573	PA14_19110	1649585	1650865	+	11
refseq|NC_008463.1|chromosome	peak805	578.13	7.36889	4867567	PA14_54920	4867504	4871967	-	0
refseq|NC_008463.1|chromosome	peak329	576.97	7.38015	2056433	PA14_23640	2056424	2057383	+	0
refseq|NC_008463.1|chromosome	peak732	573.76	7.359595	4448285	PA14_50040	4447842	4448621	-	0
refseq|NC_008463.1|chromosome	peak643	571.82	7.335485	3952091	PA14_44370	3950769	3952196	+	0
refseq|NC_008463.1|chromosome	peak109	569.86	7.3325	720980	PA14_08430	720683	722164	+	0
refseq|NC_008463.1|chromosome	peak752	559.71	7.248374999999999	4579528	PA14_51500	4579069	4579629	+	0
refseq|NC_008463.1|chromosome	peak365	556.89	7.237589999999999	2344624	PA14_26940	2343997	2344767	+	0
refseq|NC_008463.1|chromosome	peak25	552.93	7.195180000000001	152958	PA14_01670	152381	153952	+	0
refseq|NC_008463.1|chromosome	peak711	549.88	7.188044999999999	4343904	PA14_48860	4343539	4344210	-	0
refseq|NC_008463.1|chromosome	peak1024	549.09	6.91362	6115872	PA14_68560	6115411	6116013	-	0
refseq|NC_008463.1|chromosome	peak621	548.75	7.179325	3830103	PA14_43050	3829632	3831188	-	0
refseq|NC_008463.1|chromosome	peak39	529.1	6.48831	299961	PA14_03300	298872	299717	+	245
refseq|NC_008463.1|chromosome	peak914	528.1	7.02817	5465311	PA14_61210	5465175	5466146	+	0
refseq|NC_008463.1|chromosome	peak302	527.13	7.017565	1894176	PA14_21780	1894225	1895160	-	48
refseq|NC_008463.1|chromosome	peak394	526.52	6.95229	2506785	PA14_28990	2506753	2507391	+	0
refseq|NC_008463.1|chromosome	peak999	519.25	6.7723	5990865	PA14_67110	5990700	5991671	-	0
refseq|NC_008463.1|chromosome	peak846	518.11	6.9474	5144771	PA14_57770	5144637	5145692	-	0
refseq|NC_008463.1|chromosome	peak432	517.58	6.82076	2699025	PA14_31040	2698278	2699525	-	0
refseq|NC_008463.1|chromosome	peak209	516.29	6.937619999999999	1331828	PA14_15660	1331350	1332345	+	0
refseq|NC_008463.1|chromosome	peak10	510.44	6.892755	65414	PA14_00640	64665	66497	+	0
refseq|NC_008463.1|chromosome	peak922	508.54	6.87853	5527520	PA14_61990	5526671	5529517	+	0
refseq|NC_008463.1|chromosome	peak1057	507.9	6.87399	6307016	PA14_70830	6306979	6308655	-	0
refseq|NC_008463.1|chromosome	peak123	506.7	6.852085000000001	778281	PA14_09195	778276	779664	+	0
refseq|NC_008463.1|chromosome	peak202	505.49	6.854604999999999	1316098	PA14_15540	1314366	1315988	+	111
refseq|NC_008463.1|chromosome	peak832	504.68	6.84439	5077186	PA14_56960	5076593	5077387	+	0
refseq|NC_008463.1|chromosome	peak693	501.48	6.8237000000000005	4227755	PA14_47450	4227853	4228146	-	97
refseq|NC_008463.1|chromosome	peak793	499.65	6.81123	4808655	PA14_54180	4806630	4808693	+	0
refseq|NC_008463.1|chromosome	peak227	496.14	6.78497	1407849	PA14_16450	1407790	1409058	+	0
refseq|NC_008463.1|chromosome	peak689	495.76	6.779014999999999	4210094	PA14_47260	4209901	4211259	-	0
refseq|NC_008463.1|chromosome	peak301	490.59	6.735665000000001	1887816	PA14_21710	1887467	1888054	+	0
refseq|NC_008463.1|chromosome	peak296	489.02	6.720155	1871333	PA14_21590	1871326	1872060	+	0
refseq|NC_008463.1|chromosome	peak871	487.29	6.717205	5258105	PA14_59000	5257636	5258163	+	0
refseq|NC_008463.1|chromosome	peak473	487.03	6.715920000000001	2930366	PA14_33330	2930093	2931397	-	0
refseq|NC_008463.1|chromosome	peak343	478.04	6.643625	2165908	PA14_24780	2165841	2167223	+	0
refseq|NC_008463.1|chromosome	peak402	477.65	6.63386	2568049	PA14_29620	2566425	2567978	-	72
refseq|NC_008463.1|chromosome	peak178	472.1	6.59436	1197219	PA14_13940	1196245	1197924	+	0
refseq|NC_008463.1|chromosome	peak1025	469.69	6.30879	6117670	PA14_68580	6116678	6118219	-	0
refseq|NC_008463.1|chromosome	peak340	468.85	6.575035	2153502	PA14_24630	2153286	2153567	+	0
refseq|NC_008463.1|chromosome	peak244	465.93	6.47292	1497077	PA14_17450	1496636	1497385	+	0
refseq|NC_008463.1|chromosome	peak604	465.6	6.542885	3762209	PA14_42160	3760790	3762202	-	8
refseq|NC_008463.1|chromosome	peak602	463.1	6.52522	3757348	PA14_42120	3757395	3758216	+	46
refseq|NC_008463.1|chromosome	peak896	459.04	6.159689999999999	5373168	PA14_60310	5373154	5376630	+	0
refseq|NC_008463.1|chromosome	peak57	458.13	6.490095	397052	PA14_04440	397086	397889	+	33
refseq|NC_008463.1|chromosome	peak362	456.19	6.47741	2298169	PA14_26350	2297665	2298531	+	0
refseq|NC_008463.1|chromosome	peak885	455.68	6.458209999999999	5326259	PA14_59800	5324826	5327621	-	0
refseq|NC_008463.1|chromosome	peak19	453.95	6.01105	127763	PA14_01300	126427	128019	+	0
refseq|NC_008463.1|chromosome	peak984	453.44	6.449365	5904137	PA14_66260	5903344	5904267	-	0
refseq|NC_008463.1|chromosome	peak943	452.97	6.451555000000001	5640452	PA14_63200	5640094	5640987	-	0
refseq|NC_008463.1|chromosome	peak594	452.95	6.448874999999999	3692635	PA14_41400	3692234	3692956	+	0
refseq|NC_008463.1|chromosome	peak835	451.97	6.43594	5095928	PA14_57200	5095304	5095939	-	0
refseq|NC_008463.1|chromosome	peak820	451.76	6.44538	4948682	PA14_55610	4948578	4951673	+	0
refseq|NC_008463.1|chromosome	peak627	450.92	6.436	3865526	PA14_43380	3863676	3865748	-	0
refseq|NC_008463.1|chromosome	peak679	447.02	6.40577	4150773	PA14_46590	4147938	4151027	+	0
refseq|NC_008463.1|chromosome	peak400	445.24	6.380715	2558813	PA14_29490	2557190	2558917	+	0
refseq|NC_008463.1|chromosome	peak989	444.94	6.391400000000001	5943384	PA14_66570	5939098	5943543	-	0
refseq|NC_008463.1|chromosome	peak388	444.17	6.342935	2477461	PA14_28770	2476671	2478314	+	0
refseq|NC_008463.1|chromosome	peak620	442.67	6.365410000000001	3827384	PA14_43020	3827167	3827574	-	0
refseq|NC_008463.1|chromosome	peak439	438.44	6.337020000000001	2710364	PA14_31180	2709577	2710638	-	0
refseq|NC_008463.1|chromosome	peak727	433.17	6.298845	4432820	PA14_49840	4431765	4433261	-	0
refseq|NC_008463.1|chromosome	peak15	433.07	6.287465	92487	PA14_00910	89166	92474	-	14
refseq|NC_008463.1|chromosome	peak111	428.62	6.249725000000001	740794	PA14_08640	740095	740799	+	0
refseq|NC_008463.1|chromosome	peak101	427.68	6.165065	696633	PA14_08120	696289	698526	+	0
refseq|NC_008463.1|chromosome	peak1063	422.21	6.175285000000001	6332033	PA14_71070	6331592	6332695	+	0
refseq|NC_008463.1|chromosome	peak855	420.39	6.19825	5192065	PA14_58300	5191975	5192535	-	0
refseq|NC_008463.1|chromosome	peak529	419.28	6.1858900000000006	3266836	PA14_36670	3265918	3266856	+	0
refseq|NC_008463.1|chromosome	peak936	418.81	6.18558	5607235	PA14_62850	5606850	5607701	-	0
refseq|NC_008463.1|chromosome	peak799	418.01	6.17717	4850027	PA14_54700	4849172	4851148	-	0
refseq|NC_008463.1|chromosome	peak678	416.82	6.165645	4147658	PA14_46580	4146826	4147941	+	0
refseq|NC_008463.1|chromosome	peak471	415.2	6.15111	2927789	PA14_33300	2927517	2928020	-	0
refseq|NC_008463.1|chromosome	peak1052	411.68	6.1243	6285891	PA14_70560	6284966	6285898	+	0
refseq|NC_008463.1|chromosome	peak1014	405.76	6.075895	6045329	PA14_67670	6044551	6045627	+	0
refseq|NC_008463.1|chromosome	peak12	404.28	6.065620000000001	75244	PA14_00770	75076	75741	-	0
refseq|NC_008463.1|chromosome	peak316	402.67	6.052175	1967254	PA14_22620	1966871	1968262	-	0
refseq|NC_008463.1|chromosome	peak544	402.5	6.050635	3356013	PA14_37680	3354806	3356473	+	0
refseq|NC_008463.1|chromosome	peak141	401.66	6.040875	954208	PA14_11030	954123	955508	-	0
refseq|NC_008463.1|chromosome	peak1033	397.52	5.68839	6178000	PA14_69250	6178084	6178674	+	83
refseq|NC_008463.1|chromosome	peak577	397.2	6.006775	3611102	PA14_40410	3610769	3611455	+	0
refseq|NC_008463.1|chromosome	peak571	390.33	5.95219	3579744	PA14_40180	3579807	3580268	+	62
refseq|NC_008463.1|chromosome	peak908	388.38	5.879804999999999	5443878	PA14_61040	5442643	5444184	-	0
refseq|NC_008463.1|chromosome	peak970	385.45	5.91109	5817901	PA14_65280	5817176	5818378	-	0
refseq|NC_008463.1|chromosome	peak285	384.28	5.901595	1779907	PA14_20670	1779377	1780618	+	0
refseq|NC_008463.1|chromosome	peak1026	384.05	5.894675	6145059	PA14_68890	6145113	6146732	-	53
refseq|NC_008463.1|chromosome	peak199	383.87	5.899789999999999	1309238	PA14_15460	1308703	1310388	-	0
refseq|NC_008463.1|chromosome	peak880	382.35	5.777935	5308524	PA14_59650	5308021	5308776	+	0
refseq|NC_008463.1|chromosome	peak274	381.71	5.873265	1696899	PA14_19660	1696945	1697397	+	45
refseq|NC_008463.1|chromosome	peak723	377.03	5.830145	4403961	PA14_49520	4403159	4405534	-	0
refseq|NC_008463.1|chromosome	peak337	375.28	5.82746	2101956	PA14_24220	2101330	2102217	+	0
refseq|NC_008463.1|chromosome	peak966	374.42	5.82175	5804054	PA14_65090	5802370	5804391	+	0
refseq|NC_008463.1|chromosome	peak280	374.36	5.822345	1750495	PA14_20330	1750250	1751044	+	0
refseq|NC_008463.1|chromosome	peak736	373.27	5.813725	4496807	PA14_50600	4496390	4497304	-	0
refseq|NC_008463.1|chromosome	peak719	369.31	5.77889	4391364	PA14_49410	4391031	4391240	-	125
refseq|NC_008463.1|chromosome	peak303	367.51	5.762745000000001	1895934	PA14_21790	1895247	1896167	-	0
refseq|NC_008463.1|chromosome	peak796	366.56	5.746575	4830628	PA14_54490	4830655	4831491	+	26
refseq|NC_008463.1|chromosome	peak383	361.62	5.709175	2463283	PA14_28580	2463228	2463449	+	0
refseq|NC_008463.1|chromosome	peak422	361.33	5.6987000000000005	2673273	PA14_30820	2673094	2674701	+	0
refseq|NC_008463.1|chromosome	peak769	361.33	5.695525	4643870	PA14_52330	4644009	4644323	+	138
refseq|NC_008463.1|chromosome	peak710	361.31	5.71311	4342571	PA14_48850	4342119	4343537	+	0
refseq|NC_008463.1|chromosome	peak917	360.91	5.704675	5496443	PA14_61590	5495499	5496416	-	28
refseq|NC_008463.1|chromosome	peak408	360.7	5.681010000000001	2592052	PA14_29940	2591467	2594184	-	0
refseq|NC_008463.1|chromosome	peak1062	360.38	5.698085	6331094	PA14_71060	6329795	6331171	+	0
refseq|NC_008463.1|chromosome	peak208	360.11	5.696815	1331250	PA14_15650	1330245	1331201	-	50
refseq|NC_008463.1|chromosome	peak684	358.5	5.540305	4180221	PA14_46930	4179778	4180446	+	0
refseq|NC_008463.1|chromosome	peak863	357.99	5.678335	5233619	PA14_58730	5233511	5234050	-	0
refseq|NC_008463.1|chromosome	peak89	349.63	5.616709999999999	637047	PA14_07430	634969	637740	-	0
refseq|NC_008463.1|chromosome	peak851	349.22	5.610035	5162958	PA14_58030	5162131	5163507	-	0
refseq|NC_008463.1|chromosome	peak47	345.51	5.5822	318221	PA14_03470	316965	318164	+	58
refseq|NC_008463.1|chromosome	peak946	345.25	5.579845000000001	5650586	PA14_63310	5649827	5650576	+	11
refseq|NC_008463.1|chromosome	peak553	344.45	5.572945	3411392	PA14_38250	3411438	3412862	-	45
refseq|NC_008463.1|chromosome	peak579	340.56	5.534	3620570	PA14_40540	3619855	3621012	+	0
refseq|NC_008463.1|chromosome	peak1	338.96	5.517704999999999	15549	PA14_00140	15621	16274	+	71
refseq|NC_008463.1|chromosome	peak309	338.0	5.46755	1931198	PA14_22120	1929042	1931366	-	0
refseq|NC_008463.1|chromosome	peak50	336.24	5.371745000000001	335087	PA14_03730	334920	336098	+	0
refseq|NC_008463.1|chromosome	peak348	335.63	5.494555	2200219	PA14_25140	2200088	2200321	+	0
refseq|NC_008463.1|chromosome	peak55	333.44	5.475625	393849	PA14_04410	392770	395049	+	0
refseq|NC_008463.1|chromosome	peak182	328.47	5.331759999999999	1243306	PA14_14530	1242132	1243703	+	0
refseq|NC_008463.1|chromosome	peak660	327.84	5.427385000000001	4059986	PA14_45640	4059416	4060258	-	0
refseq|NC_008463.1|chromosome	peak118	327.84	5.14001	763794	PA14_08930	763700	763891	+	0
refseq|NC_008463.1|chromosome	peak709	325.91	5.415675	4337705	PA14_48790	4337557	4338090	-	0
refseq|NC_008463.1|chromosome	peak526	324.1	5.3974400000000005	3258082	PA14_36590	3256792	3258846	+	0
refseq|NC_008463.1|chromosome	peak145	323.63	5.395435	983244	PA14_11290	982553	983818	-	0
refseq|NC_008463.1|chromosome	peak765	320.0	5.359245	4630882	PA14_52210	4629950	4630849	-	34
refseq|NC_008463.1|chromosome	peak387	319.59	5.35972	2475585	PA14_28760	2475474	2476088	-	0
refseq|NC_008463.1|chromosome	peak631	318.59	5.351285	3894377	PA14_43730	3894332	3894808	-	0
refseq|NC_008463.1|chromosome	peak428	318.32	5.34379	2694143	PA14_31010	2693904	2697041	-	0
refseq|NC_008463.1|chromosome	peak260	317.82	5.34236	1607534	PA14_18670	1607376	1607852	-	0
refseq|NC_008463.1|chromosome	peak974	315.86	5.310265	5824616	PA14_65380	5824507	5824974	-	0
refseq|NC_008463.1|chromosome	peak499	315.57	5.32439	3041084	PA14_34200	3041071	3042255	+	0
refseq|NC_008463.1|chromosome	peak125	315.34	5.30679	797860	PA14_09300	796493	798205	+	0
refseq|NC_008463.1|chromosome	peak762	313.4	5.30591	4626246	PA14_52180	4626261	4628504	-	14
refseq|NC_008463.1|chromosome	peak267	312.8	5.30079	1643198	PA14_19020	1642132	1643358	-	0
refseq|NC_008463.1|chromosome	peak323	312.38	5.268225	2037261	PA14_23430	2036366	2038018	+	0
refseq|NC_008463.1|chromosome	peak786	309.53	5.26712	4744859	PA14_53520	4744858	4745877	-	0
refseq|NC_008463.1|chromosome	peak297	308.37	5.261005000000001	1873575	PA14_21610	1872900	1874216	+	0
refseq|NC_008463.1|chromosome	peak413	307.32	5.24876	2619949	PA14_30240	2619690	2619908	-	42
refseq|NC_008463.1|chromosome	peak155	306.59	5.23468	1042487	PA14_12060	1040914	1042854	+	0
refseq|NC_008463.1|chromosome	peak1056	304.9	5.22881	6303517	PA14_70780	6303269	6304168	-	0
refseq|NC_008463.1|chromosome	peak114	302.95	5.196135	759712	PA14_08850	759559	760194	+	0
refseq|NC_008463.1|chromosome	peak41	302.29	5.0526	305859	PA14_03350	305950	306903	-	90
refseq|NC_008463.1|chromosome	peak21	300.4	5.19004	137328	PA14_01460	136732	138081	+	0
refseq|NC_008463.1|chromosome	peak380	300.16	5.1866	2452319	PA14_28390	2452096	2452512	-	0
refseq|NC_008463.1|chromosome	peak962	299.89	5.18609	5748120	PA14_64510	5745988	5748057	-	64
refseq|NC_008463.1|chromosome	peak62	299.28	5.138945	447130	PA14_05110	446594	448561	-	0
refseq|NC_008463.1|chromosome	peak780	298.28	5.170865000000001	4698854	PA14_52990	4698197	4698985	+	0
refseq|NC_008463.1|chromosome	peak289	297.07	5.154975	1817911	PA14_21030	1817157	1817762	+	150
refseq|NC_008463.1|chromosome	peak859	296.3	5.154920000000001	5212176	PA14_58530	5211798	5212475	-	0
refseq|NC_008463.1|chromosome	peak837	296.15	5.153874999999999	5099892	PA14_57220	5097424	5100174	-	0
refseq|NC_008463.1|chromosome	peak8	292.46	5.03775	40565	PA14_00480	40610	40837	+	44
refseq|NC_008463.1|chromosome	peak785	291.11	5.112795	4740834	PA14_53480	4740071	4742185	+	0
refseq|NC_008463.1|chromosome	peak900	290.86	5.10504	5392060	PA14_60490	5391003	5393030	+	0
refseq|NC_008463.1|chromosome	peak720	289.03	4.896739999999999	4396409	PA14_49460	4394703	4397594	+	0
refseq|NC_008463.1|chromosome	peak166	287.81	5.078329999999999	1091619	PA14_12730	1091014	1091595	-	25
refseq|NC_008463.1|chromosome	peak386	287.34	5.073195	2468313	PA14_28650	2467219	2469141	+	0
refseq|NC_008463.1|chromosome	peak669	286.14	5.06015	4115875	PA14_46270	4115434	4117026	-	0
refseq|NC_008463.1|chromosome	peak370	285.88	5.05381	2382945	PA14_27440	2381976	2382941	-	5
refseq|NC_008463.1|chromosome	peak326	284.25	4.920725	2046258	PA14_23510	2045728	2047740	+	0
refseq|NC_008463.1|chromosome	peak475	284.03	5.04388	2933770	PA14_33340	2931455	2934685	-	0
refseq|NC_008463.1|chromosome	peak1087	283.34	5.039155	6505742	PA14_73050	6504907	6505803	+	0
refseq|NC_008463.1|chromosome	peak576	280.42	5.01191	3608910	PA14_40370	3607425	3609101	-	0
refseq|NC_008463.1|chromosome	peak366	277.59	4.988804999999999	2352048	PA14_27050	2350962	2352392	+	0
refseq|NC_008463.1|chromosome	peak230	276.47	4.97716	1421788	PA14_16610	1421696	1422019	+	0
refseq|NC_008463.1|chromosome	peak271	276.11	4.97081	1687699	PA14_19520	1687634	1688383	+	0
refseq|NC_008463.1|chromosome	peak921	272.62	4.93383	5510395	PA14_61770	5510351	5511292	+	0
refseq|NC_008463.1|chromosome	peak523	270.38	4.923045	3249503	PA14_36520	3249325	3249795	-	0
refseq|NC_008463.1|chromosome	peak728	270.04	4.919499999999999	4435112	PA14_49880	4434859	4435431	+	0
refseq|NC_008463.1|chromosome	peak379	269.98	4.76447	2446783	PA14_28310	2446753	2447721	-	0
refseq|NC_008463.1|chromosome	peak361	269.78	4.91072	2293121	PA14_26280	2293121	2294758	+	0
refseq|NC_008463.1|chromosome	peak364	269.45	4.91467	2343002	PA14_26930	2341994	2344000	+	0
refseq|NC_008463.1|chromosome	peak794	269.09	4.902165	4826528	PA14_54430	4826072	4826653	-	0
refseq|NC_008463.1|chromosome	peak1016	269.03	4.842145	6061530	PA14_67880	6060781	6061551	-	0
refseq|NC_008463.1|chromosome	peak991	267.31	4.87909	5962281	PA14_66750	5961348	5963111	+	0
refseq|NC_008463.1|chromosome	peak804	266.65	4.8839500000000005	4866197	PA14_54900	4865315	4866469	-	0
refseq|NC_008463.1|chromosome	peak484	265.64	4.877375000000001	2989029	PA14_33690	2988709	2990358	-	0
refseq|NC_008463.1|chromosome	peak787	264.19	4.84897	4750810	PA14_53570	4750546	4751322	-	0
refseq|NC_008463.1|chromosome	peak170	262.47	4.8488500000000005	1110986	PA14_12970	1110241	1111074	+	0
refseq|NC_008463.1|chromosome	peak1089	260.49	4.72237	6517075	PA14_73170	6516367	6518202	-	0
refseq|NC_008463.1|chromosome	peak87	259.92	4.8253900000000005	627624	PA14_07290	627637	628125	+	12
refseq|NC_008463.1|chromosome	peak561	259.01	4.818065000000001	3520514	PA14_39540	3520192	3520704	-	0
refseq|NC_008463.1|chromosome	peak731	255.76	4.78734	4444261	PA14_49970	4442396	4444162	-	100
refseq|NC_008463.1|chromosome	peak626	255.24	4.786095	3860212	PA14_43340	3859513	3860205	-	8
refseq|NC_008463.1|chromosome	peak407	254.72	4.7748550000000005	2590378	PA14_29920	2589915	2590463	-	0
refseq|NC_008463.1|chromosome	peak513	254.64	4.55425	3181318	PA14_35760	3181060	3181524	-	0
refseq|NC_008463.1|chromosome	peak876	254.61	4.62938	5282833	PA14_59290	5282137	5283717	+	0
refseq|NC_008463.1|chromosome	peak646	254.57	4.777105	3960487	PA14_44470	3959575	3960957	+	0
refseq|NC_008463.1|chromosome	peak7	254.23	4.776475	38244	PA14_00450	37911	39119	-	0
refseq|NC_008463.1|chromosome	peak341	253.01	4.75345	2158988	PA14_24690	2157662	2159092	-	0
refseq|NC_008463.1|chromosome	peak818	250.33	4.697955	4907461	PA14_55250	4906701	4907687	-	0
refseq|NC_008463.1|chromosome	peak363	249.55	4.725285	2319523	PA14_26610	2318660	2319382	+	142
refseq|NC_008463.1|chromosome	peak522	249.04	4.724405000000001	3248909	PA14_36500	3248245	3249321	-	0
refseq|NC_008463.1|chromosome	peak705	248.56	4.59837	4325673	PA14_48630	4324972	4326201	+	0
refseq|NC_008463.1|chromosome	peak1023	247.44	4.71018	6106445	PA14_68440	6104964	6107285	+	0
refseq|NC_008463.1|chromosome	peak668	245.5	4.69358	4113176	PA14_46240	4111189	4113612	+	0
refseq|NC_008463.1|chromosome	peak1066	245.23	4.690345	6353054	PA14_71280	6350959	6352920	+	135
refseq|NC_008463.1|chromosome	peak869	244.56	4.67614	5252203	PA14_58910	5251580	5252446	+	0
refseq|NC_008463.1|chromosome	peak437	243.66	4.67121	2705876	PA14_31110	2705903	2707231	-	26
refseq|NC_008463.1|chromosome	peak456	242.06	4.66061	2798637	PA14_32190	2798224	2799225	+	0
refseq|NC_008463.1|chromosome	peak88	242.03	4.609	634778	PA14_07420	634164	634778	-	1
refseq|NC_008463.1|chromosome	peak234	240.39	4.645155000000001	1441616	PA14_16820	1438753	1441830	+	0
refseq|NC_008463.1|chromosome	peak605	239.71	4.63959	3765635	PA14_42220	3764042	3766099	+	0
refseq|NC_008463.1|chromosome	peak822	239.47	4.63394	4982214	PA14_55780	4980026	4982794	-	0
refseq|NC_008463.1|chromosome	peak95	238.8	4.62321	676923	PA14_07850	676336	677370	+	0
refseq|NC_008463.1|chromosome	peak184	238.13	4.622415	1250936	PA14_14660	1250522	1251070	+	0
refseq|NC_008463.1|chromosome	peak569	236.2	4.604240000000001	3566102	PA14_40020	3565650	3566924	+	0
refseq|NC_008463.1|chromosome	peak1059	236.14	4.566	6320523	PA14_70940	6320283	6321968	-	0
refseq|NC_008463.1|chromosome	peak1047	234.58	4.327725	6247596	PA14_70060	6247439	6247630	-	0
refseq|NC_008463.1|chromosome	peak998	234.44	4.57978	5983199	PA14_67030	5982861	5983595	-	0
refseq|NC_008463.1|chromosome	peak770	232.9	4.568075	4646820	PA14_52350	4644946	4647591	+	0
refseq|NC_008463.1|chromosome	peak1086	232.74	4.49515	6492232	PA14_72900	6492091	6492303	-	0
refseq|NC_008463.1|chromosome	peak963	232.55	4.561545	5767015	PA14_64720	5765866	5767119	-	0
refseq|NC_008463.1|chromosome	peak272	231.8	4.562015000000001	1688893	PA14_19530	1688537	1689130	+	0
refseq|NC_008463.1|chromosome	peak734	231.6	4.54493	4491861	PA14_50560	4491272	4491973	+	0
refseq|NC_008463.1|chromosome	peak472	231.46	4.560625	2929411	PA14_33320	2929123	2930106	-	0
refseq|NC_008463.1|chromosome	peak102	231.14	4.5544	701834	PA14_08190	701654	701911	+	0
refseq|NC_008463.1|chromosome	peak560	230.21	4.544965	3519815	PA14_39530	3519206	3520195	-	0
refseq|NC_008463.1|chromosome	peak823	229.48	4.5396	4989604	PA14_55890	4989368	4990633	-	0
refseq|NC_008463.1|chromosome	peak1021	227.79	4.52587	6087964	PA14_68250	6087733	6089121	+	0
refseq|NC_008463.1|chromosome	peak128	226.72	4.388245	813520	PA14_09490	813831	814835	+	310
refseq|NC_008463.1|chromosome	peak241	224.52	4.492694999999999	1494574	PA14_17410	1494189	1495040	+	0
refseq|NC_008463.1|chromosome	peak493	224.11	4.4276800000000005	3018048	PA14_33960	3017584	3019590	-	0
refseq|NC_008463.1|chromosome	peak283	220.81	4.454495	1768116	PA14_20550	1768003	1768341	-	0
refseq|NC_008463.1|chromosome	peak442	220.34	4.452225	2713452	PA14_31200	2713081	2713905	-	0
refseq|NC_008463.1|chromosome	peak1028	218.58	4.424655	6151882	PA14_68955	6150967	6152184	-	0
refseq|NC_008463.1|chromosome	peak959	217.41	4.42374	5724939	PA14_64230	5722815	5725643	+	0
refseq|NC_008463.1|chromosome	peak657	217.4	4.424375	4024953	PA14_45130	4024967	4026202	-	13
refseq|NC_008463.1|chromosome	peak754	214.13	4.3889	4582291	PA14_51530	4580957	4583020	-	0
refseq|NC_008463.1|chromosome	peak9	213.28	4.382515	58771	PA14_00570	59018	59704	+	246
refseq|NC_008463.1|chromosome	peak409	213.22	4.37744	2599451	PA14_30030	2599727	2600281	-	275
refseq|NC_008463.1|chromosome	peak789	213.2	4.378769999999999	4760272	PA14_53670	4760148	4760960	-	0
refseq|NC_008463.1|chromosome	peak995	212.46	4.3739	5977335	PA14_66940	5977178	5977582	+	0
refseq|NC_008463.1|chromosome	peak90	208.38	4.195705	641806	PA14_07480	640581	642266	-	0
refseq|NC_008463.1|chromosome	peak195	206.7	4.261229999999999	1302187	PA14_15350	1301126	1302328	+	0
refseq|NC_008463.1|chromosome	peak243	206.41	4.312925	1496584	PA14_17440	1495581	1496648	+	0
refseq|NC_008463.1|chromosome	peak1073	205.88	4.30717	6411150	PA14_71920	6410034	6411161	-	0
refseq|NC_008463.1|chromosome	peak1073	205.88	4.30717	6411150	PA14_71930	6411145	6412527	-	0
refseq|NC_008463.1|chromosome	peak342	205.61	4.305904999999999	2163375	PA14_24730	2163047	2164378	-	0
refseq|NC_008463.1|chromosome	peak68	203.2	4.233145	513334	PA14_05810	513171	514454	+	0
refseq|NC_008463.1|chromosome	peak630	201.99	4.26714	3889806	PA14_43670	3887946	3889901	+	0
refseq|NC_008463.1|chromosome	peak910	196.04	4.09729	5450124	PA14_61130	5450114	5451361	-	0
refseq|NC_008463.1|chromosome	peak830	195.43	4.20111	5053655	PA14_56720	5052664	5053653	-	3
refseq|NC_008463.1|chromosome	peak550	194.28	4.16377	3386745	PA14_37940	3386039	3386926	-	0
refseq|NC_008463.1|chromosome	peak829	192.14	4.17174	5026979	PA14_56340	5026822	5028078	-	0
refseq|NC_008463.1|chromosome	peak929	189.93	4.142225	5583439	PA14_62580	5583394	5584194	+	0
refseq|NC_008463.1|chromosome	peak903	188.69	4.132365	5403497	PA14_60600	5401640	5403235	-	263
refseq|NC_008463.1|chromosome	peak551	187.98	4.121385	3389787	PA14_37990	3389201	3389707	-	81
refseq|NC_008463.1|chromosome	peak122	184.86	4.094614999999999	776411	PA14_09180	775225	778062	-	0
