## Supplementary Dataset 1 for "Determination of the Two-Component Systems regulatory network reveals core and accessory regulations across *Pseudomonas aeruginosa* lineages": CS50_AlgB-PA5483_ALLpeaks_PAO1.tab

chrom	peakID	log(qvalue)	fold_enrichment	summit_position	closest_gene	gene_start	gene_end	strand	distance_to_closest_gene
refseq|NC_002516.2|chromosome	peak383	18218.99	83.28917999999999	2550774	PA2312a	2550619	2551122	-	0
refseq|NC_002516.2|chromosome	peak354	15625.87	84.08921000000001	2352526	PA2137	2352532	2353068	+	5
refseq|NC_002516.2|chromosome	peak161	13809.61	76.79361	1085207	PA1001	1083972	1085564	+	0
refseq|NC_002516.2|chromosome	peak384	13674.15	77.93661	2557327	PA2319	2556948	2557964	+	0
refseq|NC_002516.2|chromosome	peak681	13499.74	71.30178	4474003	PA3993	4473623	4474639	+	0
refseq|NC_002516.2|chromosome	peak6	12307.47	70.30193499999999	35963	PA0033	35905	36270	-	0
refseq|NC_002516.2|chromosome	peak5	11746.42	68.19496999999998	34212	PA0031	33000	34511	-	0
refseq|NC_002516.2|chromosome	peak463	11364.13	67.1712	3044383	PA2690	3043750	3044766	-	0
refseq|NC_002516.2|chromosome	peak66	11326.73	66.89005	500736	PA0445	500104	501120	-	0
refseq|NC_002516.2|chromosome	peak579	11229.58	66.76294	3842908	PA3434	3842274	3843290	-	0
refseq|NC_002516.2|chromosome	peak363	11193.24	64.50377	2396402	PA2175	2396536	2396883	-	133
refseq|NC_002516.2|chromosome	peak828	11133.85	66.51418000000001	5383427	PA4797	5382796	5383812	-	0
refseq|NC_002516.2|chromosome	peak777	10859.59	63.88744	5083903	PA4541	5082443	5086696	+	0
refseq|NC_002516.2|chromosome	peak701	10387.86	62.44945	4606826	PA4117	4604621	4606807	+	20
refseq|NC_002516.2|chromosome	peak602	9943.87	57.7331	3962212	PA3539	3961144	3961923	+	290
refseq|NC_002516.2|chromosome	peak22	9452.32	45.98612	121601	PA0100	121346	122266	+	0
refseq|NC_002516.2|chromosome	peak947	8774.94	53.803195	6173121	PA5483	6173348	6174697	+	226
refseq|NC_002516.2|chromosome	peak475	8175.11	54.02505	3109424	PA2747a	3109456	3109689	-	31
refseq|NC_002516.2|chromosome	peak860	8013.99	50.714195	5619882	PA5002	5619608	5621026	-	0
refseq|NC_002516.2|chromosome	peak795	7577.91	49.08449	5185035	PA4624	5184642	5186348	-	0
refseq|NC_002516.2|chromosome	peak28	7517.06	48.71474500000001	153471	PA0134	151936	153306	-	166
refseq|NC_002516.2|chromosome	peak915	7443.93	48.056475	5919008	PA5257	5918350	5919588	-	0
refseq|NC_002516.2|chromosome	peak535	7354.66	45.65562	3517644	PA3135	3516938	3517858	-	0
refseq|NC_002516.2|chromosome	peak346	6694.94	34.443475	2316398	PA2104	2315709	2316626	+	0
refseq|NC_002516.2|chromosome	peak381	6663.57	43.188165	2534801	PA2302	2532669	2539043	-	0
refseq|NC_002516.2|chromosome	peak574	6575.13	43.60416	3779385	PA3368	3778704	3779369	+	17
refseq|NC_002516.2|chromosome	peak555	6481.59	43.45156	3642879	PA3256	3641872	3642834	-	46
refseq|NC_002516.2|chromosome	peak348	5914.4	40.88886	2330457	PA2118	2329348	2330424	+	34
refseq|NC_002516.2|chromosome	peak478	5773.0	39.37155	3115026	PA2753	3114819	3115193	+	0
refseq|NC_002516.2|chromosome	peak511	5702.65	39.36603	3373992	PA3013	3373254	3374429	-	0
refseq|NC_002516.2|chromosome	peak586	5519.15	38.1267	3892075	PA3478	3890775	3892055	-	21
refseq|NC_002516.2|chromosome	peak689	5454.89	38.627505	4507865	PA4026	4507897	4508358	+	31
refseq|NC_002516.2|chromosome	peak81	5396.45	38.147115	606221	PA0548	606160	608157	+	0
refseq|NC_002516.2|chromosome	peak342	5351.15	37.72605	2291050	PA2082	2291113	2291589	+	62
refseq|NC_002516.2|chromosome	peak67	5336.52	37.99399	504886	PA0448	504121	505029	+	0
refseq|NC_002516.2|chromosome	peak35	5184.75	36.20589	214183	PA0187	213819	214634	+	0
refseq|NC_002516.2|chromosome	peak918	5178.46	36.30715	5930491	PA5265	5927336	5930605	-	0
refseq|NC_002516.2|chromosome	peak650	5021.26	35.92511	4243947	PA3785	4243709	4244185	-	0
refseq|NC_002516.2|chromosome	peak590	4993.97	35.914925	3916481	PA3498	3915807	3916763	-	0
refseq|NC_002516.2|chromosome	peak660	4955.66	35.441235000000006	4333053	PA3869	4332653	4333036	+	18
refseq|NC_002516.2|chromosome	peak756	4927.46	34.437995	4967464	PA4435	4967313	4968458	-	0
refseq|NC_002516.2|chromosome	peak550	4875.87	33.13103	3612176	PA3224	3612042	3612359	-	0
refseq|NC_002516.2|chromosome	peak813	4836.92	34.7516	5323288	PA4740	5323374	5325479	-	85
refseq|NC_002516.2|chromosome	peak606	4741.86	34.30562	4006898	PA3574	4006510	4007148	+	0
refseq|NC_002516.2|chromosome	peak476	4575.0	33.731759999999994	3110033	PA2748	3109743	3110525	-	0
refseq|NC_002516.2|chromosome	peak486	4521.65	33.553265	3165815	PA2812	3165539	3166471	-	0
refseq|NC_002516.2|chromosome	peak894	4455.86	32.864655	5812158	PA5162	5811336	5812244	+	0
refseq|NC_002516.2|chromosome	peak285	4202.49	31.957945	1888173	PA1745	1887698	1888186	-	0
refseq|NC_002516.2|chromosome	peak889	4181.22	31.615945000000004	5770873	PA5122	5770937	5771458	+	63
refseq|NC_002516.2|chromosome	peak391	4086.3	30.733835	2626412	PA2374	2626221	2626757	+	0
refseq|NC_002516.2|chromosome	peak798	3974.18	30.457035	5197801	PA4629	5197186	5197764	+	38
refseq|NC_002516.2|chromosome	peak850	3945.99	30.48482	5539606	PA4937	5538696	5541410	-	0
refseq|NC_002516.2|chromosome	peak130	3773.3	25.852855	927037	PA0847	925007	927214	-	0
refseq|NC_002516.2|chromosome	peak837	3773.13	26.128545	5441797	PA4846	5441837	5442280	+	39
refseq|NC_002516.2|chromosome	peak142	3738.44	27.59241	1013884	PA0928	1012975	1015752	-	0
refseq|NC_002516.2|chromosome	peak435	3467.59	27.66365	2928771	PA2588	2928539	2929567	+	0
refseq|NC_002516.2|chromosome	peak209	3429.22	25.203305	1428997	PA1317	1428080	1429075	+	0
refseq|NC_002516.2|chromosome	peak136	3254.58	26.618215	990486	PA0904	989590	990828	+	0
refseq|NC_002516.2|chromosome	peak360	3244.36	25.687935	2390083	PA2166	2390255	2390620	+	171
refseq|NC_002516.2|chromosome	peak217	3229.63	24.758245	1491259	PA1374	1491192	1491698	+	0
refseq|NC_002516.2|chromosome	peak440	3213.07	24.907585	2950486	PA2609	2949967	2950950	+	0
refseq|NC_002516.2|chromosome	peak103	3166.9	24.66599	705671	PA0651	705130	705966	+	0
refseq|NC_002516.2|chromosome	peak656	3079.63	25.57853	4280266	PA3823	4279389	4280507	-	0
refseq|NC_002516.2|chromosome	peak42	3035.08	24.658465	246942	PA0218	245948	246868	-	75
refseq|NC_002516.2|chromosome	peak139	2990.97	24.69949	994443	PA0910	994143	994646	+	0
refseq|NC_002516.2|chromosome	peak913	2936.88	24.301185	5914943	PA5252a	5914594	5915046	+	0
refseq|NC_002516.2|chromosome	peak567	2936.03	24.81632	3719648	PA3317	3719329	3720057	+	0
refseq|NC_002516.2|chromosome	peak186	2934.02	24.51413	1281681	PA1181	1279810	1283172	+	0
refseq|NC_002516.2|chromosome	peak166	2922.45	25.01773	1105694	PA1019a	1105388	1105795	+	0
refseq|NC_002516.2|chromosome	peak757	2733.15	23.234635	4973897	PA4440	4973400	4974029	-	0
refseq|NC_002516.2|chromosome	peak561	2711.45	22.410145	3671850	PA3279	3671227	3672549	-	0
refseq|NC_002516.2|chromosome	peak692	2706.81	21.157315	4532246	PA4050	4532145	4532660	-	0
refseq|NC_002516.2|chromosome	peak257	2661.97	23.08274	1740159	PA1597	1739508	1740233	+	0
refseq|NC_002516.2|chromosome	peak830	2642.45	22.619775	5398327	PA4811	5397690	5398619	-	0
refseq|NC_002516.2|chromosome	peak643	2613.14	22.524535	4204350	PA3751	4203324	4204505	-	0
refseq|NC_002516.2|chromosome	peak385	2572.49	23.64071	2572119	PA2330	2571688	2572755	-	0
refseq|NC_002516.2|chromosome	peak181	2537.19	19.054405	1244409	PA1150	1243594	1245663	+	0
refseq|NC_002516.2|chromosome	peak255	2511.81	21.186475	1730944	PA1588	1730181	1731347	+	0
refseq|NC_002516.2|chromosome	peak224	2464.91	21.96167	1518539	PA1396	1517146	1518768	-	0
refseq|NC_002516.2|chromosome	peak788	2448.6	21.652205	5137571	PA4588	5137417	5138754	-	0
refseq|NC_002516.2|chromosome	peak536	2418.12	20.348535	3520881	PA3138	3520548	3522560	-	0
refseq|NC_002516.2|chromosome	peak927	2346.86	21.03306	6023234	PA5355	6022203	6023702	-	0
refseq|NC_002516.2|chromosome	peak919	2333.18	19.75139	5955902	PA5291	5955180	5957165	+	0
refseq|NC_002516.2|chromosome	peak351	2321.3	19.40121	2342131	PA2128	2342493	2343044	+	361
refseq|NC_002516.2|chromosome	peak818	2320.61	20.75029	5342299	PA4756	5339864	5343085	-	0
refseq|NC_002516.2|chromosome	peak367	2188.55	19.877295	2413235	PA2194	2412857	2414251	+	0
refseq|NC_002516.2|chromosome	peak179	2126.68	19.46041	1227946	PA1136	1227474	1228205	+	0
refseq|NC_002516.2|chromosome	peak306	2126.09	19.68596	2013451	PA1853	2012815	2013678	+	0
refseq|NC_002516.2|chromosome	peak20	2123.14	19.85568	108273	PA0090	108221	110929	+	0
refseq|NC_002516.2|chromosome	peak350	2109.57	19.48802	2340032	PA2126	2339352	2339987	-	46
refseq|NC_002516.2|chromosome	peak178	2082.88	19.57062	1218530	PA1125	1218181	1218933	+	0
refseq|NC_002516.2|chromosome	peak349	2072.6	19.639395	2333008	PA2121	2332968	2333873	-	0
refseq|NC_002516.2|chromosome	peak592	2029.42	18.95836	3919110	PA3503	3918796	3919760	-	0
refseq|NC_002516.2|chromosome	peak184	2018.34	19.11477	1264924	PA1165	1264191	1264919	-	6
refseq|NC_002516.2|chromosome	peak102	2011.87	19.18514	705026	PA0650	704084	705133	+	0
refseq|NC_002516.2|chromosome	peak19	1999.01	19.076445	106974	PA0088	105359	107218	+	0
refseq|NC_002516.2|chromosome	peak720	1954.19	19.38204	4723415	PA4219	4722851	4724356	-	0
refseq|NC_002516.2|chromosome	peak220	1933.72	17.70804	1498903	PA1382	1498813	1501092	+	0
refseq|NC_002516.2|chromosome	peak722	1922.98	18.498115	4736203	PA4225	4731369	4736798	-	0
refseq|NC_002516.2|chromosome	peak762	1900.45	18.09444	4993903	PA4462	4992870	4994363	+	0
refseq|NC_002516.2|chromosome	peak817	1884.22	18.28692	5335320	PA4750	5334921	5335772	-	0
refseq|NC_002516.2|chromosome	peak83	1880.61	18.20442	615243	PA0557	614952	615608	-	0
refseq|NC_002516.2|chromosome	peak642	1880.52	18.18757	4196989	PA3745	4196708	4196959	-	31
refseq|NC_002516.2|chromosome	peak874	1836.25	17.63581	5708087	PA5071	5708036	5708743	+	0
refseq|NC_002516.2|chromosome	peak568	1821.82	17.820664999999998	3721035	PA3319	3720681	3722759	-	0
refseq|NC_002516.2|chromosome	peak401	1819.75	17.273889999999998	2683315	PA2402	2671729	2687178	-	0
refseq|NC_002516.2|chromosome	peak857	1816.24	17.749164999999998	5570414	PA4961	5569090	5570628	+	0
refseq|NC_002516.2|chromosome	peak678	1798.57	17.696759999999998	4466346	PA3986	4466323	4466754	-	0
refseq|NC_002516.2|chromosome	peak414	1786.74	17.40267	2792940	PA2475	2792799	2794133	-	0
refseq|NC_002516.2|chromosome	peak300	1735.3	17.130265	1983031	PA1823	1982705	1983541	+	0
refseq|NC_002516.2|chromosome	peak539	1732.94	15.35492	3525439	PA3141	3524681	3526678	-	0
refseq|NC_002516.2|chromosome	peak436	1732.08	17.00732	2933477	PA2590	2930808	2933462	-	16
refseq|NC_002516.2|chromosome	peak122	1681.21	16.691095	891082	PA0813	891142	892389	-	59
refseq|NC_002516.2|chromosome	peak485	1678.82	16.79647	3159608	PA2803	3158926	3159669	+	0
refseq|NC_002516.2|chromosome	peak893	1669.31	16.33722	5798038	PA5149	5797365	5798447	+	0
refseq|NC_002516.2|chromosome	peak108	1646.96	16.548915	752829	PA0690	749957	762499	+	0
refseq|NC_002516.2|chromosome	peak272	1641.27	16.824605	1820908	PA1669	1819074	1822601	+	0
refseq|NC_002516.2|chromosome	peak129	1638.07	16.741815	919566	PA0844	919258	921450	-	0
refseq|NC_002516.2|chromosome	peak621	1617.87	16.461675	4071390	PA3637	4070860	4072488	-	0
refseq|NC_002516.2|chromosome	peak489	1564.84	15.91181	3181071	PA2828	3181137	3182348	+	65
refseq|NC_002516.2|chromosome	peak809	1563.17	15.71912	5287998	PA4709	5287972	5289036	-	0
refseq|NC_002516.2|chromosome	peak797	1556.45	15.86484	5193345	PA4626	5193196	5194167	+	0
refseq|NC_002516.2|chromosome	peak896	1545.95	15.52386	5816679	PA5166	5815562	5816950	+	0
refseq|NC_002516.2|chromosome	peak933	1533.4	15.966785000000002	6057583	PA5379	6056877	6058253	+	0
refseq|NC_002516.2|chromosome	peak690	1532.96	16.07157	4515488	PA4035	4515550	4516551	+	61
refseq|NC_002516.2|chromosome	peak522	1470.21	14.70686	3424004	PA3059	3423068	3424591	-	0
refseq|NC_002516.2|chromosome	peak270	1464.99	15.454395	1817851	PA1667	1816855	1818186	+	0
refseq|NC_002516.2|chromosome	peak513	1454.26	15.378815	3379441	PA3018	3378979	3379665	-	0
refseq|NC_002516.2|chromosome	peak76	1428.15	14.98761	565933	PA0506	564914	566719	+	0
refseq|NC_002516.2|chromosome	peak776	1413.9	15.078675	5078193	PA4538	5077770	5079077	+	0
refseq|NC_002516.2|chromosome	peak737	1413.2	14.910725	4842058	PA4313	4841463	4842464	+	0
refseq|NC_002516.2|chromosome	peak198	1384.13	14.55164	1367674	PA1259	1366538	1368280	-	0
refseq|NC_002516.2|chromosome	peak174	1375.0	14.78469	1201648	PA1109	1201310	1202089	+	0
refseq|NC_002516.2|chromosome	peak488	1360.93	14.977465000000002	3173195	PA2818	3171598	3173175	-	21
refseq|NC_002516.2|chromosome	peak82	1347.62	14.51543	607441	PA0548	606160	608157	+	0
refseq|NC_002516.2|chromosome	peak851	1346.8	14.650555	5543182	PA4938	5542073	5543365	-	0
refseq|NC_002516.2|chromosome	peak77	1306.45	14.172355	567896	PA0507	566932	568728	+	0
refseq|NC_002516.2|chromosome	peak581	1292.46	13.98424	3847450	PA3440a	3847200	3847538	+	0
refseq|NC_002516.2|chromosome	peak754	1280.44	13.97666	4953333	PA4418	4952604	4954343	-	0
refseq|NC_002516.2|chromosome	peak671	1266.45	13.802029999999998	4436917	PA3957	4436492	4437328	-	0
refseq|NC_002516.2|chromosome	peak310	1265.07	14.15962	2027094	PA1866	2025737	2028013	+	0
refseq|NC_002516.2|chromosome	peak651	1263.28	13.98523	4246532	PA3789	4246223	4247638	-	0
refseq|NC_002516.2|chromosome	peak706	1229.37	13.790299999999998	4643835	PA4150	4643571	4644545	+	0
refseq|NC_002516.2|chromosome	peak802	1202.94	13.44014	5237578	PA4669	5237393	5238241	+	0
refseq|NC_002516.2|chromosome	peak216	1198.01	10.258455	1487331	PA1372	1486960	1489095	-	0
refseq|NC_002516.2|chromosome	peak654	1190.09	13.571360000000002	4267610	PA3809	4267372	4267710	-	0
refseq|NC_002516.2|chromosome	peak344	1177.01	11.52901	2311758	PA2100	2311333	2312766	-	0
refseq|NC_002516.2|chromosome	peak419	1173.77	13.296780000000002	2803715	PA2486	2803640	2803834	+	0
refseq|NC_002516.2|chromosome	peak752	1165.16	13.31469	4939774	PA4407	4939300	4940484	-	0
refseq|NC_002516.2|chromosome	peak495	1159.64	12.984535	3224755	PA2872	3224614	3225384	-	0
refseq|NC_002516.2|chromosome	peak917	1148.85	11.80372	5923364	PA5262	5923295	5924371	-	0
refseq|NC_002516.2|chromosome	peak51	1132.84	12.779045	333594	PA0296	333079	334455	-	0
refseq|NC_002516.2|chromosome	peak479	1104.69	12.8039	3119179	PA2758	3118296	3119183	+	0
refseq|NC_002516.2|chromosome	peak403	1095.45	12.667355	2687270	PA2402	2671729	2687178	-	93
refseq|NC_002516.2|chromosome	peak849	1090.26	12.555700000000002	5533936	PA4930	5533017	5534093	-	0
refseq|NC_002516.2|chromosome	peak810	1071.34	12.690165	5294383	PA4715	5293765	5295000	-	0
refseq|NC_002516.2|chromosome	peak144	1069.1	11.87601	1020020	PA0931	1018230	1020458	+	0
refseq|NC_002516.2|chromosome	peak544	1048.91	10.03801	3539520	PA3155	3539128	3540207	-	0
refseq|NC_002516.2|chromosome	peak841	1048.45	12.294025	5468184	PA4870	5468017	5468283	-	0
refseq|NC_002516.2|chromosome	peak460	1042.89	11.875255	3036128	PA2685	3035752	3037932	-	0
refseq|NC_002516.2|chromosome	peak771	1018.66	11.88683	5042730	PA4503	5042068	5043078	+	0
refseq|NC_002516.2|chromosome	peak770	1007.92	12.02331	5035914	PA4498	5034860	5036077	-	0
refseq|NC_002516.2|chromosome	peak333	976.64	11.659845	2250077	PA2056	2249693	2250595	+	0
refseq|NC_002516.2|chromosome	peak821	971.42	11.81052	5359793	PA4772	5358442	5361258	+	0
refseq|NC_002516.2|chromosome	peak790	970.43	10.958685	5147419	PA4595	5146907	5148571	-	0
refseq|NC_002516.2|chromosome	peak155	966.98	10.5396	1066867	PA0985	1066321	1067817	-	0
refseq|NC_002516.2|chromosome	peak389	958.37	11.5988	2614097	PA2363	2612817	2614148	-	0
refseq|NC_002516.2|chromosome	peak121	953.39	11.031495	883181	PA0805	882989	883216	-	0
refseq|NC_002516.2|chromosome	peak670	950.85	11.963905	4433427	PA3953	4433411	4433992	+	0
refseq|NC_002516.2|chromosome	peak329	947.18	11.658645	2231527	PA2040	2230689	2232065	+	0
refseq|NC_002516.2|chromosome	peak922	946.91	11.551075	5976012	PA5307	5974402	5976969	-	0
refseq|NC_002516.2|chromosome	peak289	946.06	11.49773	1926309	PA1781	1926176	1928626	-	0
refseq|NC_002516.2|chromosome	peak277	943.36	11.829545	1848612	PA1700	1848339	1848710	+	0
refseq|NC_002516.2|chromosome	peak512	942.33	11.5707	3377439	PA3015	3377035	3377853	+	0
refseq|NC_002516.2|chromosome	peak44	941.37	11.567515	281615	PA0248	280936	281802	+	0
refseq|NC_002516.2|chromosome	peak7	922.65	11.44302	37060	PA0035	37087	37893	-	26
refseq|NC_002516.2|chromosome	peak295	894.11	10.87511	1957284	PA1803	1956227	1958623	+	0
refseq|NC_002516.2|chromosome	peak585	875.68	10.3373	3890673	PA3477	3889925	3890650	-	24
refseq|NC_002516.2|chromosome	peak56	873.45	11.092965	396904	PA0353	396057	397895	-	0
refseq|NC_002516.2|chromosome	peak474	872.93	11.12697	3108612	PA2746a	3108468	3108644	+	0
refseq|NC_002516.2|chromosome	peak779	867.68	11.059135	5097010	PA4548	5096368	5097462	-	0
refseq|NC_002516.2|chromosome	peak749	864.02	11.057835	4933156	PA4402	4932502	4933719	-	0
refseq|NC_002516.2|chromosome	peak467	854.63	10.999105	3075252	PA2720	3074580	3075218	-	35
refseq|NC_002516.2|chromosome	peak471	841.9	10.05696	3093477	PA2732	3090221	3093661	-	0
refseq|NC_002516.2|chromosome	peak49	841.46	10.61607	319087	PA0285	318312	320594	-	0
refseq|NC_002516.2|chromosome	peak409	830.74	10.712695	2716478	PA2424	2707666	2720694	-	0
refseq|NC_002516.2|chromosome	peak379	828.68	10.69028	2517579	PA2289	2516429	2518561	-	0
refseq|NC_002516.2|chromosome	peak582	822.56	10.79495	3852161	PA3446	3851920	3852513	-	0
refseq|NC_002516.2|chromosome	peak546	812.52	10.115515	3558980	PA3168	3556427	3559198	-	0
refseq|NC_002516.2|chromosome	peak247	804.47	10.31973	1688495	PA1551	1687924	1689339	-	0
refseq|NC_002516.2|chromosome	peak554	803.97	10.36094	3634958	PA3248	3634924	3635475	-	0
refseq|NC_002516.2|chromosome	peak871	797.58	10.64763	5698925	PA5058	5698359	5700041	+	0
refseq|NC_002516.2|chromosome	peak95	775.25	10.343475	683225	PA0624	683085	683429	+	0
refseq|NC_002516.2|chromosome	peak944	765.69	10.05276	6138186	PA5448	6137114	6138241	-	0
refseq|NC_002516.2|chromosome	peak527	741.36	10.01945	3472790	PA3092	3470764	3472803	-	0
refseq|NC_002516.2|chromosome	peak241	735.49	9.894905	1658877	PA1524	1657738	1659192	-	0
refseq|NC_002516.2|chromosome	peak336	726.83	9.95723	2265727	PA2066	2265126	2265764	-	0
refseq|NC_002516.2|chromosome	peak331	726.53	9.80584	2245125	PA2051	2244995	2245948	+	0
refseq|NC_002516.2|chromosome	peak312	725.09	10.0292	2052697	PA1881	2052149	2052610	-	88
refseq|NC_002516.2|chromosome	peak287	723.0	9.784315	1901037	PA1759	1898816	1901521	+	0
refseq|NC_002516.2|chromosome	peak38	718.31	9.847645	235983	PA0206	234875	235987	-	0
refseq|NC_002516.2|chromosome	peak434	712.91	9.73966	2914144	PA2577	2913922	2914359	+	0
refseq|NC_002516.2|chromosome	peak908	712.61	9.67928	5894756	PA5236	5894293	5895261	-	0
refseq|NC_002516.2|chromosome	peak453	712.36	9.837705	3012890	PA2664	3012592	3013773	-	0
refseq|NC_002516.2|chromosome	peak768	709.98	9.86278	5028261	PA4492	5027422	5028231	-	31
refseq|NC_002516.2|chromosome	peak240	704.07	9.63037	1653524	PA1521	1653106	1654410	-	0
refseq|NC_002516.2|chromosome	peak556	699.54	9.616174999999998	3648099	PA3260	3647755	3648066	-	34
refseq|NC_002516.2|chromosome	peak375	694.15	9.555375000000002	2488190	PA2259	2487856	2488878	+	0
refseq|NC_002516.2|chromosome	peak29	693.32	9.508780000000002	155005	PA0136	154417	155988	+	0
refseq|NC_002516.2|chromosome	peak721	688.09	9.427755	4728917	PA4223	4728614	4730326	-	0
refseq|NC_002516.2|chromosome	peak825	680.72	9.57684	5377785	PA4789	5377791	5378096	+	5
refseq|NC_002516.2|chromosome	peak869	676.35	9.56264	5695065	PA5055	5694576	5694947	+	119
refseq|NC_002516.2|chromosome	peak707	672.7	9.669795	4657833	PA4162	4657429	4658145	-	0
refseq|NC_002516.2|chromosome	peak601	669.94	9.492325	3958034	PA3535	3954907	3957894	+	141
refseq|NC_002516.2|chromosome	peak640	668.68	9.31456	4193441	PA3739	4191727	4193562	+	0
refseq|NC_002516.2|chromosome	peak645	666.65	8.91978	4215156	PA3762	4214762	4215079	-	78
refseq|NC_002516.2|chromosome	peak275	665.55	9.350045	1838100	PA1688	1837388	1838257	+	0
refseq|NC_002516.2|chromosome	peak374	664.68	9.48883	2473525	PA2247	2473213	2474445	+	0
refseq|NC_002516.2|chromosome	peak296	661.0	8.795190000000002	1958551	PA1803	1956227	1958623	+	0
refseq|NC_002516.2|chromosome	peak704	658.2	9.38144	4632666	PA4141	4632477	4632776	+	0
refseq|NC_002516.2|chromosome	peak715	657.69	9.348025	4706784	PA4206	4706410	4707522	+	0
refseq|NC_002516.2|chromosome	peak147	655.74	9.30202	1023970	PA0934	1023053	1025296	+	0
refseq|NC_002516.2|chromosome	peak205	649.78	9.13949	1406849	PA1295	1406459	1406752	+	98
refseq|NC_002516.2|chromosome	peak283	648.03	9.084565	1875307	PA1732	1874967	1875767	+	0
refseq|NC_002516.2|chromosome	peak659	640.36	8.86332	4328409	PA3866	4327697	4329991	-	0
refseq|NC_002516.2|chromosome	peak248	634.98	9.206855	1689430	PA1551	1687924	1689339	-	92
refseq|NC_002516.2|chromosome	peak429	631.43	9.249669999999998	2890520	PA2557	2890356	2892050	-	0
refseq|NC_002516.2|chromosome	peak778	630.79	9.212879999999998	5094107	PA4546	5093378	5094970	+	0
refseq|NC_002516.2|chromosome	peak353	620.55	8.956165	2346372	PA2130	2343862	2346480	+	0
refseq|NC_002516.2|chromosome	peak137	613.91	8.876035	992902	PA0907	992714	993244	+	0
refseq|NC_002516.2|chromosome	peak177	599.02	8.861595000000001	1217093	PA1124	1216671	1218167	+	0
refseq|NC_002516.2|chromosome	peak698	588.11	8.709965	4560137	PA4081	4560295	4561440	-	157
refseq|NC_002516.2|chromosome	peak911	586.26	8.765075	5910889	PA5249	5910403	5911032	-	0
refseq|NC_002516.2|chromosome	peak104	578.71	7.918315	709329	PA0656	709282	709620	-	0
refseq|NC_002516.2|chromosome	peak267	578.36	8.56111	1804707	PA1656	1803626	1805182	+	0
refseq|NC_002516.2|chromosome	peak503	573.75	8.71575	3319263	PA2959	3318883	3319659	-	0
refseq|NC_002516.2|chromosome	peak382	573.52	8.577545	2544853	PA2305	2541197	2544946	-	0
refseq|NC_002516.2|chromosome	peak249	571.58	8.27139	1691427	PA1554	1691327	1692754	-	0
refseq|NC_002516.2|chromosome	peak464	571.18	8.616105000000001	3045332	PA2691	3044947	3046152	-	0
refseq|NC_002516.2|chromosome	peak619	570.49	8.46501	4062001	PA3626	4061362	4062429	-	0
refseq|NC_002516.2|chromosome	peak735	568.18	7.07266	4830904	PA4306	4830964	4831182	+	59
refseq|NC_002516.2|chromosome	peak105	560.63	8.38694	709982	PA0657	709699	711180	+	0
refseq|NC_002516.2|chromosome	peak370	559.79	7.753184999999999	2443887	PA2221	2443161	2444366	+	0
refseq|NC_002516.2|chromosome	peak432	547.71	8.30649	2906487	PA2571	2906166	2907578	-	0
refseq|NC_002516.2|chromosome	peak635	547.41	8.408695	4155596	PA3710	4154339	4156012	-	0
refseq|NC_002516.2|chromosome	peak235	544.15	8.356829999999999	1617791	PA1490	1617489	1618265	-	0
refseq|NC_002516.2|chromosome	peak196	543.69	7.487595	1355539	PA1249	1355631	1357070	+	91
refseq|NC_002516.2|chromosome	peak170	540.09	8.376345	1153102	PA1067	1152624	1153538	+	0
refseq|NC_002516.2|chromosome	peak431	540.0	8.335895	2899911	PA2564	2899107	2899934	-	0
refseq|NC_002516.2|chromosome	peak938	536.13	8.15316	6080161	PA5400	6080124	6081356	+	0
refseq|NC_002516.2|chromosome	peak945	536.01	8.180125	6160164	PA5471	6159560	6160699	-	0
refseq|NC_002516.2|chromosome	peak534	526.27	8.33494	3511856	PA3129	3510905	3511864	-	0
refseq|NC_002516.2|chromosome	peak23	524.85	7.66912	129851	PA0106	128512	130104	+	0
refseq|NC_002516.2|chromosome	peak655	523.68	8.26226	4275547	PA3819	4275422	4275970	-	0
refseq|NC_002516.2|chromosome	peak279	520.74	7.708620000000001	1862967	PA1719	1862764	1863021	+	0
refseq|NC_002516.2|chromosome	peak614	520.46	8.028375	4049038	PA3614	4048519	4049922	+	0
refseq|NC_002516.2|chromosome	peak935	518.87	8.10679	6059097	PA5380	6058673	6059776	+	0
refseq|NC_002516.2|chromosome	peak449	517.95	8.11075	3001581	PA2652	3000074	3001759	-	0
refseq|NC_002516.2|chromosome	peak408	516.14	8.111934999999999	2713573	PA2424	2707666	2720694	-	0
refseq|NC_002516.2|chromosome	peak469	515.34	6.9148950000000005	3089593	PA2730	3088660	3089613	-	0
refseq|NC_002516.2|chromosome	peak221	507.51	6.41388	1507486	PA1387	1507164	1508720	+	0
refseq|NC_002516.2|chromosome	peak549	505.67	8.088625	3606679	PA3217	3605684	3607075	+	0
refseq|NC_002516.2|chromosome	peak98	499.88	8.00459	693830	PA0639	693596	694366	+	0
refseq|NC_002516.2|chromosome	peak929	486.75	7.847984999999999	6034103	PA5367	6034060	6035736	-	0
refseq|NC_002516.2|chromosome	peak723	486.51	7.915699999999999	4748541	PA4233	4747154	4748542	-	0
refseq|NC_002516.2|chromosome	peak624	484.76	7.612865	4085002	PA3647	4084505	4085011	-	0
refseq|NC_002516.2|chromosome	peak55	480.48	7.78471	382883	PA0340	382914	383717	+	30
refseq|NC_002516.2|chromosome	peak728	480.0	7.631959999999999	4766684	PA4263	4766625	4767260	-	0
refseq|NC_002516.2|chromosome	peak942	478.6	7.86708	6131787	PA5443	6131088	6133274	+	0
refseq|NC_002516.2|chromosome	peak493	478.45	7.664104999999999	3200866	PA2846	3200650	3201504	+	0
refseq|NC_002516.2|chromosome	peak517	477.88	7.799964999999999	3403465	PA3039	3402134	3403516	-	0
refseq|NC_002516.2|chromosome	peak773	475.56	7.70706	5049523	PA4511	5048884	5049639	-	0
refseq|NC_002516.2|chromosome	peak282	474.23	7.728169999999999	1872602	PA1730	1872602	1874014	+	0
refseq|NC_002516.2|chromosome	peak157	472.23	7.60167	1070388	PA0989	1070294	1070854	-	0
refseq|NC_002516.2|chromosome	peak499	471.99	7.679085	3271191	PA2915	3270827	3271693	-	0
refseq|NC_002516.2|chromosome	peak426	471.11	7.80806	2862375	PA2534	2861914	2862825	-	0
refseq|NC_002516.2|chromosome	peak284	460.27	7.47133	1877461	PA1734	1876588	1877409	-	53
refseq|NC_002516.2|chromosome	peak454	457.28	7.311815	3013858	PA2665	3013928	3015481	+	69
refseq|NC_002516.2|chromosome	peak470	456.66	6.980789999999999	3093010	PA2732	3090221	3093661	-	0
refseq|NC_002516.2|chromosome	peak699	454.31	7.495395	4572228	PA4088	4570929	4572314	+	0
refseq|NC_002516.2|chromosome	peak524	450.82	7.4472	3435611	PA3066	3435372	3435944	-	0
refseq|NC_002516.2|chromosome	peak456	450.03	7.67085	3023121	PA2677	3022988	3024715	-	0
refseq|NC_002516.2|chromosome	peak481	447.69	7.27106	3121661	PA2761	3121462	3121878	+	0
refseq|NC_002516.2|chromosome	peak958	446.3	7.199315	6258216	PA5565	6257305	6259197	-	0
refseq|NC_002516.2|chromosome	peak558	435.52	7.366525	3653041	PA3264	3652063	3652998	+	44
refseq|NC_002516.2|chromosome	peak858	435.22	7.414009999999999	5594310	PA4981	5593683	5595095	-	0
refseq|NC_002516.2|chromosome	peak99	434.92	6.396025	699555	PA0643	699744	700835	+	188
refseq|NC_002516.2|chromosome	peak609	434.69	7.3806	4020529	PA3587	4019743	4020663	+	0
refseq|NC_002516.2|chromosome	peak118	433.35	7.287100000000001	849280	PA0781	849256	851319	-	0
refseq|NC_002516.2|chromosome	peak607	427.38	7.19012	4008391	PA3576	4008136	4008558	+	0
refseq|NC_002516.2|chromosome	peak117	420.17	7.090645	831427	PA0762	831301	831882	+	0
refseq|NC_002516.2|chromosome	peak133	418.05	7.270775	956207	PA0875	955991	958186	-	0
refseq|NC_002516.2|chromosome	peak525	413.22	7.199865000000001	3463823	PA3084	3463056	3463856	-	0
refseq|NC_002516.2|chromosome	peak634	412.84	7.02825	4150139	PA3706	4148931	4150199	-	0
refseq|NC_002516.2|chromosome	peak292	412.3	7.052144999999999	1942042	PA1792	1941720	1942442	-	0
refseq|NC_002516.2|chromosome	peak791	410.11	6.928895	5171439	PA4613	5170185	5171726	-	0
refseq|NC_002516.2|chromosome	peak208	408.04	7.13599	1424534	PA1313	1423374	1424732	+	0
refseq|NC_002516.2|chromosome	peak145	407.64	7.13966	1020674	PA0932	1020708	1021607	+	33
refseq|NC_002516.2|chromosome	peak357	407.45	6.94445	2376225	PA2156	2375804	2376541	-	0
refseq|NC_002516.2|chromosome	peak32	404.99	7.003229999999999	183625	PA0159	182768	183706	+	0
refseq|NC_002516.2|chromosome	peak17	404.59	6.986675	94826	PA0077	91521	94826	-	1
refseq|NC_002516.2|chromosome	peak450	403.73	6.983890000000001	3003290	PA2653	3001873	3003198	-	93
refseq|NC_002516.2|chromosome	peak175	403.7	7.064795	1205670	PA1113	1205771	1207537	+	100
refseq|NC_002516.2|chromosome	peak540	403.54	5.98795	3527020	PA3141	3524681	3526678	-	343
refseq|NC_002516.2|chromosome	peak576	396.88	6.968389999999999	3796761	PA3391	3794819	3796966	+	0
refseq|NC_002516.2|chromosome	peak260	396.66	7.046215	1749168	PA1606	1748699	1749175	+	0
refseq|NC_002516.2|chromosome	peak748	396.04	6.948765	4932376	PA4401	4931746	4932381	-	0
refseq|NC_002516.2|chromosome	peak877	389.67	6.768095	5719471	PA5080	5719316	5720287	-	0
refseq|NC_002516.2|chromosome	peak214	388.45	6.62518	1481622	PA1368	1481334	1482758	-	0
refseq|NC_002516.2|chromosome	peak632	386.03	6.790685000000001	4136193	PA3694	4135970	4136293	-	0
refseq|NC_002516.2|chromosome	peak185	385.58	6.905585	1276084	PA1175	1275795	1276124	-	0
refseq|NC_002516.2|chromosome	peak21	385.2	6.6573	120775	PA0099	120164	121324	+	0
refseq|NC_002516.2|chromosome	peak439	382.63	6.8705750000000005	2945185	PA2601	2944255	2945151	-	35
refseq|NC_002516.2|chromosome	peak141	381.35	6.983285	1004728	PA0920	1003966	1006611	-	0
refseq|NC_002516.2|chromosome	peak902	380.47	6.797895	5872841	PA5216	5872900	5874519	-	58
refseq|NC_002516.2|chromosome	peak884	380.29	6.703810000000001	5750777	PA5106	5749453	5750814	+	0
refseq|NC_002516.2|chromosome	peak447	380.1	6.754364999999999	2989833	PA2642	2987721	2990438	+	0
refseq|NC_002516.2|chromosome	peak195	380.07	6.774595	1351063	PA1246	1350747	1352528	+	0
refseq|NC_002516.2|chromosome	peak866	376.4	6.821075	5671982	PA5036	5667696	5672141	-	0
refseq|NC_002516.2|chromosome	peak899	376.12	5.91081	5843661	PA5190	5843198	5843800	-	0
refseq|NC_002516.2|chromosome	peak823	375.11	6.700609999999999	5368523	PA4780	5368170	5369063	-	0
refseq|NC_002516.2|chromosome	peak854	371.14	6.858915	5550768	PA4946	5549780	5551681	-	0
refseq|NC_002516.2|chromosome	peak526	369.25	6.71486	3466313	PA3088	3466073	3466960	-	0
refseq|NC_002516.2|chromosome	peak904	368.97	6.610659999999999	5879669	PA5221	5878754	5879971	-	0
refseq|NC_002516.2|chromosome	peak420	362.15	6.77777	2818764	PA2501	2818719	2818886	-	0
refseq|NC_002516.2|chromosome	peak876	360.56	6.475289999999999	5711822	PA5074	5711477	5712211	-	0
refseq|NC_002516.2|chromosome	peak490	360.56	6.589600000000001	3186434	PA2834	3186449	3187408	+	14
refseq|NC_002516.2|chromosome	peak745	359.0	6.52674	4913632	PA4382	4913041	4913835	+	0
refseq|NC_002516.2|chromosome	peak751	355.99	6.667305000000001	4936334	PA4403	4933866	4936616	-	0
refseq|NC_002516.2|chromosome	peak772	355.72	6.61	5048581	PA4510	5048210	5048887	-	0
refseq|NC_002516.2|chromosome	peak372	355.72	5.12871	2450947	PA2228	2449554	2450765	-	183
refseq|NC_002516.2|chromosome	peak274	355.59	6.66423	1832242	PA1682	1832014	1833165	+	0
refseq|NC_002516.2|chromosome	peak125	353.59	6.550805	906726	PA0831	905726	906745	+	0
refseq|NC_002516.2|chromosome	peak900	352.83	5.95425	5845455	PA5192	5844468	5846009	-	0
refseq|NC_002516.2|chromosome	peak617	348.75	6.534120000000001	4060921	PA3625	4060625	4061374	-	0
refseq|NC_002516.2|chromosome	peak861	348.63	6.346175	5632737	PA5013	5631947	5632870	-	0
refseq|NC_002516.2|chromosome	peak268	348.27	6.490595000000001	1807390	PA1659	1807241	1807648	+	0
refseq|NC_002516.2|chromosome	peak206	347.05	6.471260000000001	1409932	PA1300	1409949	1410476	+	16
refseq|NC_002516.2|chromosome	peak587	342.29	6.350085	3898441	PA3484	3898278	3899504	+	0
refseq|NC_002516.2|chromosome	peak234	341.98	6.323415000000001	1584222	PA1454	1583956	1584798	+	0
refseq|NC_002516.2|chromosome	peak564	340.84	6.49958	3675883	PA3282	3675163	3675897	-	0
refseq|NC_002516.2|chromosome	peak800	338.53	6.389825	5224507	PA4656	5223559	5224476	-	32
refseq|NC_002516.2|chromosome	peak836	338.5	6.487875	5422939	PA4831	5422506	5423066	+	0
refseq|NC_002516.2|chromosome	peak188	334.92	6.372254999999999	1294441	PA1193	1294138	1294809	+	0
refseq|NC_002516.2|chromosome	peak521	330.47	6.294605000000001	3415847	PA3051	3415786	3416067	-	0
refseq|NC_002516.2|chromosome	peak182	328.63	5.899560000000001	1252596	PA1156	1251418	1254309	-	0
refseq|NC_002516.2|chromosome	peak386	328.48	6.296085	2573118	PA2331	2572805	2573365	-	0
refseq|NC_002516.2|chromosome	peak910	326.48	5.28139	5905782	PA5244	5905871	5906461	+	88
refseq|NC_002516.2|chromosome	peak510	322.47	6.216245	3369125	PA3009	3369036	3369269	-	0
refseq|NC_002516.2|chromosome	peak213	321.11	6.106195	1467310	PA1352	1466109	1467320	-	0
refseq|NC_002516.2|chromosome	peak347	320.57	6.24469	2320116	PA2108	2318795	2320567	+	0
refseq|NC_002516.2|chromosome	peak86	320.3	6.27195	627094	PA0572	624994	627765	-	0
refseq|NC_002516.2|chromosome	peak378	316.25	6.076029999999999	2503073	PA2272	2501720	2503417	+	0
refseq|NC_002516.2|chromosome	peak380	315.87	5.939335	2522685	PA2291	2521258	2522616	-	70
refseq|NC_002516.2|chromosome	peak442	309.98	5.999855	2961970	PA2619	2962003	2962221	+	32
refseq|NC_002516.2|chromosome	peak366	308.71	6.007485	2412129	PA2192	2411709	2412122	+	8
refseq|NC_002516.2|chromosome	peak628	306.65	6.04941	4116408	PA3676	4116188	4119265	-	0
refseq|NC_002516.2|chromosome	peak110	303.95	6.05148	772859	PA0701	772710	773696	+	0
refseq|NC_002516.2|chromosome	peak397	303.48	5.867335000000001	2654780	PA2397	2653435	2655084	+	0
refseq|NC_002516.2|chromosome	peak572	303.38	5.947455	3767320	PA3356	3766617	3767858	-	0
refseq|NC_002516.2|chromosome	peak658	300.59	5.98799	4283380	PA3825	4282078	4283658	-	0
refseq|NC_002516.2|chromosome	peak448	300.03	6.003875	2991523	PA2644	2991442	2991990	+	0
refseq|NC_002516.2|chromosome	peak61	299.74	6.034505	457403	PA0413	454126	461544	+	0
refseq|NC_002516.2|chromosome	peak126	297.68	5.92475	910797	PA0835	909418	911532	-	0
refseq|NC_002516.2|chromosome	peak494	296.94	5.89837	3201523	PA2847	3201506	3202255	-	0
refseq|NC_002516.2|chromosome	peak468	296.89	5.36594	3088128	PA2730	3088660	3089613	-	531
refseq|NC_002516.2|chromosome	peak580	294.42	6.052415	3844152	PA3435	3843653	3844105	-	48
refseq|NC_002516.2|chromosome	peak364	291.74	5.82535	2404552	PA2182	2404386	2404655	-	0
refseq|NC_002516.2|chromosome	peak266	291.38	5.77808	1797440	PA1650	1797058	1797951	+	0
refseq|NC_002516.2|chromosome	peak856	285.72	5.85975	5553215	PA4948	5553117	5553584	-	0
refseq|NC_002516.2|chromosome	peak852	285.53	5.61797	5546509	PA4942	5545786	5546988	-	0
refseq|NC_002516.2|chromosome	peak211	283.83	5.47685	1454432	PA1340	1454201	1454869	-	0
refseq|NC_002516.2|chromosome	peak116	283.77	5.776954999999999	827307	PA0758	826463	827299	-	9
refseq|NC_002516.2|chromosome	peak759	283.5	5.85815	4981193	PA4447	4981046	4982101	-	0
refseq|NC_002516.2|chromosome	peak631	281.84	5.7818000000000005	4134897	PA3692	4134591	4135376	+	0
refseq|NC_002516.2|chromosome	peak618	276.21	5.833715	4061419	PA3626	4061362	4062429	-	0
refseq|NC_002516.2|chromosome	peak500	275.35	5.712665	3276239	PA2920	3274597	3276234	-	6
refseq|NC_002516.2|chromosome	peak72	270.43	5.6592	546134	PA0485	546334	547230	-	199
refseq|NC_002516.2|chromosome	peak589	270.24	5.57186	3908297	PA3490	3907849	3908415	+	0
refseq|NC_002516.2|chromosome	peak684	270.05	5.642645	4483753	PA4003	4483396	4485336	-	0
refseq|NC_002516.2|chromosome	peak543	268.07	4.713665000000001	3532308	PA3148	3531751	3532815	-	0
refseq|NC_002516.2|chromosome	peak84	267.43	5.594155	617642	PA0560	617662	618150	+	19
refseq|NC_002516.2|chromosome	peak763	266.64	5.71301	4999390	PA4470	4998540	4999916	-	0
refseq|NC_002516.2|chromosome	peak583	266.03	5.666115	3853358	PA3447	3852667	3853416	-	0
refseq|NC_002516.2|chromosome	peak97	265.6	5.646190000000001	685721	PA0625	683599	685836	+	0
refseq|NC_002516.2|chromosome	peak557	265.16	5.57907	3651301	PA3263	3651056	3651976	+	0
refseq|NC_002516.2|chromosome	peak848	261.77	5.561505	5532671	PA4929	5530973	5533015	+	0
refseq|NC_002516.2|chromosome	peak197	261.11	5.49805	1358581	PA1251	1357725	1359350	-	0
refseq|NC_002516.2|chromosome	peak477	259.93	5.541075	3110687	PA2748	3109743	3110525	-	163
refseq|NC_002516.2|chromosome	peak696	259.19	5.5602	4543227	PA4065	4542658	4543923	+	0
refseq|NC_002516.2|chromosome	peak402	258.89	5.466115	2686741	PA2402	2671729	2687178	-	0
refseq|NC_002516.2|chromosome	peak934	258.1	5.557715	6058165	PA5379	6056877	6058253	+	0
refseq|NC_002516.2|chromosome	peak873	257.29	5.501005	5705948	PA5066	5705794	5706198	+	0
refseq|NC_002516.2|chromosome	peak263	256.6	5.461145	1777962	PA1634	1777751	1779823	+	0
refseq|NC_002516.2|chromosome	peak597	256.25	5.44796	3933009	PA3516	3931866	3933317	-	0
refseq|NC_002516.2|chromosome	peak433	253.81	5.382610000000001	2910427	PA2573	2909010	2910617	-	0
refseq|NC_002516.2|chromosome	peak648	253.35	5.39639	4226655	PA3769	4225660	4227237	-	0
refseq|NC_002516.2|chromosome	peak563	251.37	5.42483	3673637	PA3280	3673008	3674324	-	0
refseq|NC_002516.2|chromosome	peak826	249.91	5.4563500000000005	5378862	PA4790	5378093	5378842	+	21
refseq|NC_002516.2|chromosome	peak862	249.24	5.470420000000001	5641241	PA5017	5641010	5643709	+	0
refseq|NC_002516.2|chromosome	peak10	249.19	4.906075	54341	PA0041a	54121	54822	+	0
refseq|NC_002516.2|chromosome	peak667	248.53	5.467645	4413274	PA3935	4413192	4414025	-	0
refseq|NC_002516.2|chromosome	peak523	247.69	5.427785	3431485	PA3064	3431045	3433891	-	0
refseq|NC_002516.2|chromosome	peak59	245.84	5.365214999999999	432400	PA0391	431858	433825	-	0
refseq|NC_002516.2|chromosome	peak123	242.33	4.718475	895833	PA0819	895824	896117	+	0
refseq|NC_002516.2|chromosome	peak868	241.08	5.33872	5690903	PA5051	5689964	5691727	+	0
refseq|NC_002516.2|chromosome	peak12	240.17	5.117285	67049	PA0051	66303	68135	+	0
refseq|NC_002516.2|chromosome	peak127	236.71	5.254625	912512	PA0836	911595	912779	-	0
refseq|NC_002516.2|chromosome	peak843	236.71	5.2613650000000005	5476707	PA4879	5474580	5476649	-	59
refseq|NC_002516.2|chromosome	peak784	236.36	5.29537	5118923	PA4571	5118538	5120565	+	0
refseq|NC_002516.2|chromosome	peak955	236.01	5.23499	6232469	PA5539	6231662	6232558	+	0
refseq|NC_002516.2|chromosome	peak930	235.37	5.16423	6038828	PA5369	6038212	6039183	-	0
refseq|NC_002516.2|chromosome	peak897	234.55	5.22606	5834227	PA5181	5832749	5835070	+	0
refseq|NC_002516.2|chromosome	peak176	234.55	5.22269	1214798	PA1121	1214502	1215074	-	0
refseq|NC_002516.2|chromosome	peak90	232.1	5.167455	664107	PA0602	663515	664549	+	0
refseq|NC_002516.2|chromosome	peak895	231.28	5.22198	5815792	PA5166	5815562	5816950	+	0
refseq|NC_002516.2|chromosome	peak548	229.48	5.183005	3604054	PA3215	3603994	3605007	-	0
refseq|NC_002516.2|chromosome	peak855	229.48	5.186375	5552505	PA4947	5551681	5553108	-	0
refseq|NC_002516.2|chromosome	peak361	228.75	5.16244	2393999	PA2171	2393708	2394178	+	0
refseq|NC_002516.2|chromosome	peak24	227.7	5.147404999999999	139425	PA0119	138818	140167	+	0
refseq|NC_002516.2|chromosome	peak264	225.7	5.213225	1783282	PA1637	1783294	1783986	+	11
refseq|NC_002516.2|chromosome	peak1	225.28	4.831759999999999	15554	PA0013	15620	16273	+	65
refseq|NC_002516.2|chromosome	peak3	225.18	5.13599	20479	PA0018	20068	21012	-	0
refseq|NC_002516.2|chromosome	peak829	223.75	5.13717	5397144	PA4810	5396992	5397618	-	0
refseq|NC_002516.2|chromosome	peak165	222.69	5.090865000000001	1103743	PA1018	1103061	1103927	+	0
refseq|NC_002516.2|chromosome	peak872	222.43	5.16195	5703691	PA5064	5703454	5704080	+	0
refseq|NC_002516.2|chromosome	peak43	222.02	5.064495000000001	260215	PA0230	259784	261163	+	0
refseq|NC_002516.2|chromosome	peak88	220.9	5.078860000000001	649762	PA0590	649307	650158	-	0
refseq|NC_002516.2|chromosome	peak853	219.18	5.033144999999999	5548100	PA4943	5547083	5548384	-	0
refseq|NC_002516.2|chromosome	peak625	218.74	4.8497900000000005	4095169	PA3657	4095172	4095957	+	2
refseq|NC_002516.2|chromosome	peak222	218.48	4.79685	1508314	PA1387	1507164	1508720	+	0
refseq|NC_002516.2|chromosome	peak228	217.49	5.0444700000000005	1531045	PA1408	1530605	1533028	-	0
refseq|NC_002516.2|chromosome	peak230	217.01	5.028175	1538112	PA1413	1537755	1538627	+	0
refseq|NC_002516.2|chromosome	peak109	215.97	5.0594	770962	PA0698	770847	771326	+	0
refseq|NC_002516.2|chromosome	peak859	215.65	5.06981	5597345	PA4982	5595279	5597531	-	0
refseq|NC_002516.2|chromosome	peak731	214.97	4.944324999999999	4786018	PA4278	4786021	4786725	-	2
refseq|NC_002516.2|chromosome	peak739	213.98	4.943194999999999	4855909	PA4327	4855072	4855878	+	32
refseq|NC_002516.2|chromosome	peak322	212.28	5.06265	2111901	PA1931	2111691	2112203	+	0
refseq|NC_002516.2|chromosome	peak700	211.43	5.01942	4591744	PA4108	4591187	4592431	+	0
refseq|NC_002516.2|chromosome	peak657	211.23	4.77196	4282478	PA3825	4282078	4283658	-	0
refseq|NC_002516.2|chromosome	peak734	211.04	4.999495	4826162	PA4302	4825923	4827188	-	0
refseq|NC_002516.2|chromosome	peak334	209.62	4.966965	2258307	PA2061	2257722	2259332	+	0
refseq|NC_002516.2|chromosome	peak473	205.6	4.864795	3105651	PA2744	3104830	3106752	-	0
refseq|NC_002516.2|chromosome	peak519	205.52	4.693720000000001	3410370	PA3047	3410264	3411694	+	0
refseq|NC_002516.2|chromosome	peak4	205.17	4.95058	30903	PA0029	30502	32055	-	0
refseq|NC_002516.2|chromosome	peak227	204.52	4.839935	1528349	PA1405	1527191	1528783	+	0
refseq|NC_002516.2|chromosome	peak362	203.14	4.82089	2394584	PA2172	2394182	2395258	+	0
refseq|NC_002516.2|chromosome	peak887	203.02	4.8647100000000005	5768123	PA5120	5768041	5768445	+	0
refseq|NC_002516.2|chromosome	peak172	197.9	4.778135	1158059	PA1070	1157954	1158655	-	0
refseq|NC_002516.2|chromosome	peak73	197.16	4.81243	549525	PA0488	549294	549614	-	0
refseq|NC_002516.2|chromosome	peak487	191.49	4.79723	3171949	PA2818	3171598	3173175	-	0
refseq|NC_002516.2|chromosome	peak575	191.1	4.78067	3788774	PA3382	3788232	3789026	-	0
refseq|NC_002516.2|chromosome	peak599	190.79	4.74502	3950594	PA3531	3950284	3950760	+	0
refseq|NC_002516.2|chromosome	peak612	188.64	4.69847	4040696	PA3606	4040104	4040820	-	0
refseq|NC_002516.2|chromosome	peak365	187.15	4.498325	2408845	PA2188	2407681	2408847	-	0
refseq|NC_002516.2|chromosome	peak388	186.63	4.6935	2609643	PA2361	2608229	2612044	-	0
refseq|NC_002516.2|chromosome	peak529	186.02	4.6266750000000005	3486834	PA3106	3486417	3487184	-	0
refseq|NC_002516.2|chromosome	peak226	183.95	4.672265	1522309	PA1400	1521109	1524396	+	0
refseq|NC_002516.2|chromosome	peak46	182.23	4.35255	288645	PA0257	288384	289175	-	0
refseq|NC_002516.2|chromosome	peak276	181.71	4.674335	1844331	PA1695	1844144	1845253	-	0
refseq|NC_002516.2|chromosome	peak694	180.92	4.62099	4538571	PA4057	4538039	4538503	-	69
refseq|NC_002516.2|chromosome	peak356	180.32	4.557535	2371817	PA2153	2371410	2373608	+	0
refseq|NC_002516.2|chromosome	peak404	177.98	4.610165	2690467	PA2407	2690160	2691113	+	0
refseq|NC_002516.2|chromosome	peak396	177.62	4.482595	2653233	PA2396	2652230	2653057	-	177
refseq|NC_002516.2|chromosome	peak833	176.74	4.614725	5411345	PA4821	5410876	5412237	+	0
refseq|NC_002516.2|chromosome	peak883	176.62	4.58101	5748801	PA5105	5748600	5749352	-	0
refseq|NC_002516.2|chromosome	peak345	174.92	4.324965000000001	2312435	PA2100	2311333	2312766	-	0
refseq|NC_002516.2|chromosome	peak956	173.02	4.513105	6243821	PA5549	6243111	6244946	-	0
refseq|NC_002516.2|chromosome	peak313	172.99	4.35972	2066323	PA1895	2065493	2066767	-	0
refseq|NC_002516.2|chromosome	peak695	168.06	4.4336400000000005	4541667	PA4063	4541272	4541862	+	0
refseq|NC_002516.2|chromosome	peak538	167.21	4.491825	3522832	PA3139	3522748	3523944	+	0
refseq|NC_002516.2|chromosome	peak308	165.78	4.422219999999999	2022056	PA1862	2021712	2022398	-	0
refseq|NC_002516.2|chromosome	peak879	165.16	4.382365	5722911	PA5084	5722267	5723517	-	0
refseq|NC_002516.2|chromosome	peak653	165.09	4.09898	4265510	PA3806	4265306	4266445	-	0
refseq|NC_002516.2|chromosome	peak30	164.16	4.38662	165870	PA0146	165976	167073	+	105
refseq|NC_002516.2|chromosome	peak326	163.1	4.45522	2191473	PA2004	2190891	2192282	-	0
refseq|NC_002516.2|chromosome	peak328	162.56	4.39484	2222798	PA2032	2221337	2222761	+	38
refseq|NC_002516.2|chromosome	peak925	162.24	4.347945	6020290	PA5353	6019888	6021114	-	0
refseq|NC_002516.2|chromosome	peak199	160.93	4.355865	1379736	PA1270	1379413	1381452	+	0
refseq|NC_002516.2|chromosome	peak163	159.65	4.343565	1095619	PA1012	1095276	1096034	+	0
refseq|NC_002516.2|chromosome	peak416	157.95	4.385785	2798363	PA2479	2797735	2798415	+	0
refseq|NC_002516.2|chromosome	peak665	157.45	4.27822	4354900	PA3888	4354544	4355266	+	0
refseq|NC_002516.2|chromosome	peak400	154.65	4.321325	2679271	PA2402	2671729	2687178	-	0
refseq|NC_002516.2|chromosome	peak717	154.44	4.15527	4713410	PA4209	4712095	4713099	-	312
refseq|NC_002516.2|chromosome	peak124	148.63	4.082795	897083	PA0820	896416	897228	+	0
refseq|NC_002516.2|chromosome	peak269	147.62	4.18288	1811014	PA1662	1810751	1813384	+	0
refseq|NC_002516.2|chromosome	peak691	146.45	4.20766	4517193	PA4036	4516570	4518870	+	0
refseq|NC_002516.2|chromosome	peak936	145.17	4.1785	6062435	PA5384	6062352	6063347	-	0
refseq|NC_002516.2|chromosome	peak225	144.5	4.142015	1521760	PA1400	1521109	1524396	+	0
refseq|NC_002516.2|chromosome	peak252	143.19	4.013	1718395	PA1579	1718386	1718994	+	0
refseq|NC_002516.2|chromosome	peak880	142.68	4.14379	5731185	PA5090	5729473	5731845	-	0
refseq|NC_002516.2|chromosome	peak652	141.54	4.1517100000000005	4263297	PA3803	4262378	4263493	-	0
refseq|NC_002516.2|chromosome	peak418	140.49	4.098665	2801968	PA2483	2801550	2802551	-	0
refseq|NC_002516.2|chromosome	peak64	138.79	4.117295	498580	PA0444	498420	499703	+	0
refseq|NC_002516.2|chromosome	peak685	138.38	4.083880000000001	4488994	PA4008	4488410	4489633	+	0
refseq|NC_002516.2|chromosome	peak711	138.04	4.043725	4678551	PA4181	4678210	4678929	+	0
refseq|NC_002516.2|chromosome	peak743	137.12	4.03113	4890103	PA4361	4889112	4890101	-	3
refseq|NC_002516.2|chromosome	peak128	136.81	4.0314250000000005	913141	PA0837	913086	913571	+	0
refseq|NC_002516.2|chromosome	peak878	135.69	4.06294	5721198	PA5082	5720950	5721849	-	0
refseq|NC_002516.2|chromosome	peak819	135.3	3.97569	5352186	PA4765	5352177	5352707	+	0
refseq|NC_002516.2|chromosome	peak239	134.68	4.009895	1649405	PA1517	1648629	1649555	-	0
refseq|NC_002516.2|chromosome	peak570	133.78	4.00067	3729321	PA3326	3729471	3730076	-	149
refseq|NC_002516.2|chromosome	peak149	133.78	3.990555	1032346	PA0944	1032095	1032763	-	0
refseq|NC_002516.2|chromosome	peak231	133.47	3.98411	1549997	PA1424	1549883	1550494	+	0
refseq|NC_002516.2|chromosome	peak169	130.76	3.9598	1114295	PA1027	1113129	1114718	+	0
refseq|NC_002516.2|chromosome	peak167	129.86	3.943835	1107030	PA1021	1107000	1107761	+	0
refseq|NC_002516.2|chromosome	peak766	122.77	3.86666	5017709	PA4486	5017449	5017835	+	0
refseq|NC_002516.2|chromosome	peak702	119.23	3.799415	4613058	PA4124	4612605	4613528	+	0
refseq|NC_002516.2|chromosome	peak191	117.8	3.79415	1300596	PA1199	1300258	1300791	+	0
refseq|NC_002516.2|chromosome	peak111	117.69	3.70208	783454	PA0711	783009	783515	-	0
refseq|NC_002516.2|chromosome	peak765	117.49	3.77422	5011083	PA4479	5010828	5011322	-	0
refseq|NC_002516.2|chromosome	peak946	117.2	3.774515	6171733	PA5479	6170176	6171510	-	224
refseq|NC_002516.2|chromosome	peak898	116.63	3.77174	5839877	PA5187	5839105	5840895	-	0
