## Supplementary Dataset 1 for "Determination of the Two-Component Systems regulatory network reveals core and accessory regulations across *Pseudomonas aeruginosa* lineages": CS51_MifR-IHMA87_06056_ALLpeaks_IHMA.tab

chrom	peakID	log(qvalue)	fold_enrichment	summit_position	closest_gene	gene_start	gene_end	strand	distance_to_closest_gene
IHMA87_1	peak194	633307.42	4326.864625	6482615	IHMA87_06073	6480707	6482464	+	152
IHMA87_1	peak183	167823.64	1392.7188099999998	6016208	IHMA87_05650	6014909	6016192	+	17
IHMA87_1	peak8	94587.59	845.048125	299746	IHMA87_00267	298534	299505	+	242
IHMA87_1	peak6	10387.09	136.60374	248924	IHMA87_00219	248495	249796	+	0
IHMA87_1	peak138	8625.95	120.13844	4459029	IHMA87_04174	4458864	4459484	+	0
IHMA87_1	peak112	6391.02	93.508975	3795099	IHMA87_03536	3794875	3796569	-	0
IHMA87_1	peak66	4141.52	66.34135	2119362	IHMA87_01967	2118862	2120271	+	0
IHMA87_1	peak177	4024.41	65.89941	5714743	IHMA87_05387	5714818	5716071	-	74
IHMA87_1	peak160	3658.97	60.139365	5159455	IHMA87_04834	5158436	5159335	+	121
IHMA87_1	peak39	3428.6	58.24194	1287831	IHMA87_01193	1287880	1289589	-	48
IHMA87_1	peak131	3300.09	55.93252	4312810	IHMA87_04031	4311864	4312883	-	0
IHMA87_1	peak24	2998.61	42.404495	956270	IHMA87_00894	956008	956697	-	0
IHMA87_1	peak86	2408.81	45.008385	2812699	IHMA87_02670	2812770	2814092	-	70
IHMA87_1	peak10	2366.46	41.838025	324644	IHMA87_00290	324408	324962	-	0
IHMA87_1	peak182	2032.91	39.33673	6013018	IHMA87_05647	6011637	6013025	+	0
IHMA87_1	peak22	1957.99	38.050025	889213	IHMA87_00831	888937	889353	+	0
IHMA87_1	peak15	1929.35	37.647670000000005	615459	IHMA87_00566	614126	616117	-	0
IHMA87_1	peak144	1781.84	35.635905	4663292	IHMA87_04377	4662380	4663276	+	17
IHMA87_1	peak99	1395.57	30.124785000000003	3376701	IHMA87_03132	3376216	3377361	-	0
IHMA87_1	peak115	1295.94	27.520845	3883816	IHMA87_03623	3883287	3884702	+	0
IHMA87_1	peak143	1145.53	22.58083	4653249	IHMA87_04368	4653274	4654557	-	24
IHMA87_1	peak53	1106.06	25.263395	1618033	IHMA87_01486	1616556	1617962	+	72
IHMA87_1	peak44	1078.29	24.577695	1363913	IHMA87_01259	1362449	1364068	+	0
IHMA87_1	peak20	1014.24	23.819295	801749	IHMA87_00753	801816	803204	-	66
IHMA87_1	peak25	849.36	20.80247	988963	IHMA87_00926	987952	989097	+	0
IHMA87_1	peak3	783.69	20.157005	156613	IHMA87_00137	156437	157735	-	0
IHMA87_1	peak27	677.92	18.289765000000003	1029018	IHMA87_00966	1026741	1029254	+	0
IHMA87_1	peak114	645.77	17.43242	3872695	IHMA87_03612	3872674	3874239	+	0
IHMA87_1	peak145	591.84	16.439245	4681966	IHMA87_04390	4681067	4682485	-	0
IHMA87_1	peak124	587.35	16.289165	4136722	IHMA87_03860	4134291	4137443	+	0
IHMA87_1	peak70	554.59	15.774	2245989	IHMA87_02098	2245995	2247467	-	5
IHMA87_1	peak72	552.23	15.219845	2299679	IHMA87_02153	2299146	2300663	-	0
IHMA87_1	peak42	485.05	14.508175	1326168	IHMA87_01226	1322316	1327556	+	0
IHMA87_1	peak176	476.11	14.119825	5630603	IHMA87_05302	5629627	5631063	-	0
IHMA87_1	peak77	472.76	14.046185	2541232	IHMA87_02426	2541430	2542659	+	197
IHMA87_1	peak84	466.03	14.21398	2764941	IHMA87_02624	2762042	2765152	+	0
IHMA87_1	peak125	464.37	13.971385	4144368	IHMA87_03868	4144576	4146009	+	207
IHMA87_1	peak192	460.39	12.850125	6357878	IHMA87_05961	6357072	6358496	+	0
IHMA87_1	peak89	440.46	13.61137	2879416	IHMA87_02714	2879561	2879830	-	144
IHMA87_1	peak185	439.03	13.06952	6145483	IHMA87_05775	6142794	6145409	+	75
IHMA87_1	peak85	438.38	13.611785	2797967	IHMA87_02655	2797876	2799294	-	0
IHMA87_1	peak188	433.61	13.47268	6196825	IHMA87_05811	6196423	6197796	-	0
IHMA87_1	peak159	400.36	12.80587	5122695	IHMA87_04805	5122636	5124090	+	0
IHMA87_1	peak198	380.51	11.881025	6509946	IHMA87_06100	6508779	6510143	-	0
IHMA87_1	peak2	342.16	10.743935	137526	IHMA87_00114	136968	137546	+	0
IHMA87_1	peak161	337.79	11.60314	5228027	IHMA87_04915	5227961	5228959	-	0
IHMA87_1	peak135	316.28	10.99659	4380309	IHMA87_04094	4379179	4380330	-	0
IHMA87_1	peak133	311.56	10.996245000000002	4316869	IHMA87_04035	4316323	4317324	+	0
IHMA87_1	peak116	306.01	10.84774	3914393	IHMA87_03651	3913480	3914934	+	0
IHMA87_1	peak196	305.48	10.71684	6484307	IHMA87_06075	6484485	6485510	-	177
IHMA87_1	peak174	297.03	10.720845	5542916	IHMA87_05210	5542438	5544375	+	0
IHMA87_1	peak63	293.86	10.525675	1938336	IHMA87_01803	1937272	1938306	-	31
IHMA87_1	peak11	289.81	10.51905	325074	IHMA87_00290	324408	324962	-	113
IHMA87_1	peak38	265.46	9.972515	1261016	IHMA87_01171	1260124	1261077	+	0
IHMA87_1	peak181	257.6	9.767600000000002	5990804	IHMA87_05625	5989787	5992039	+	0
IHMA87_2	peak199	238.23	9.11403	35121	IHMA87_06152	33987	35630	-	0
IHMA87_1	peak103	225.08	7.86124	3613428	IHMA87_03343	3613197	3613688	-	0
IHMA87_1	peak68	212.24	8.471494999999999	2231217	IHMA87_02082	2231149	2231316	-	0
IHMA87_1	peak164	205.46	8.546800000000001	5321217	IHMA87_05008	5320797	5322134	+	0
IHMA87_1	peak147	192.74	8.222395	4766917	IHMA87_04472	4766099	4767619	-	0
IHMA87_1	peak193	174.85	7.687965	6432632	IHMA87_06026	6431885	6433234	+	0
IHMA87_1	peak119	166.87	7.55949	4020658	IHMA87_03752	4020552	4020887	+	0
IHMA87_1	peak58	159.46	7.39809	1752739	IHMA87_01619	1751137	1753215	+	0
IHMA87_1	peak158	157.94	7.050425000000001	5118822	IHMA87_04800	5118804	5119409	-	0
IHMA87_1	peak126	157.51	7.266025	4146966	IHMA87_03870	4146935	4147534	+	0
IHMA87_1	peak52	157.26	7.220175	1609019	IHMA87_01480	1609165	1609623	-	145
IHMA87_1	peak30	136.61	6.69558	1172971	IHMA87_01086	1171771	1173210	+	0
IHMA87_1	peak94	134.41	6.64438	3154530	IHMA87_02927	3154439	3155116	+	0
IHMA87_1	peak169	133.22	6.64153	5419733	IHMA87_05087	5419585	5420556	+	0
IHMA87_1	peak16	132.45	6.580005	637134	IHMA87_00587	637039	637173	-	0
IHMA87_1	peak80	131.24	6.541219999999999	2648896	IHMA87_02512	2648254	2648922	-	0
IHMA87_1	peak113	122.94	6.351215	3857757	IHMA87_03598	3857564	3857845	+	0
IHMA87_1	peak134	116.9	6.181965	4350003	IHMA87_04064	4350618	4350700	+	614
IHMA87_1	peak155	114.95	6.13927	5040791	IHMA87_04719	5040539	5041168	-	0
IHMA87_1	peak76	111.73	6.0276	2511454	IHMA87_02394	2509975	2511201	-	254
IHMA87_1	peak109	110.55	5.999790000000001	3731404	IHMA87_03476	3729381	3731438	+	0
