## Supplementary Dataset 1 for "Determination of the Two-Component Systems regulatory network reveals core and accessory regulations across *Pseudomonas aeruginosa* lineages": CS51_MifR-PA14_72720_ALLpeaks_PA14.tab

chrom	peakID	log(qvalue)	fold_enrichment	summit_position	closest_gene	gene_start	gene_end	strand	distance_to_closest_gene
refseq|NC_008463.1|chromosome	peak392	408186.59	2724.25244	6496219	PA14_72940	6494339	6496096	+	124
refseq|NC_008463.1|chromosome	peak365	116853.11	1033.298615	6092320	PA14_68290	6091005	6092288	+	33
refseq|NC_008463.1|chromosome	peak20	48109.82	486.11409	341061	PA14_03790	339852	340823	+	239
refseq|NC_008463.1|chromosome	peak346	8111.2	111.502295	5765784	PA14_64710	5762752	5765721	+	64
refseq|NC_008463.1|chromosome	peak170	6751.9	97.324285	2938202	PA14_33380	2938495	2939415	-	292
refseq|NC_008463.1|chromosome	peak40	4703.55	73.839	650455	PA14_07530	649124	651118	-	0
refseq|NC_008463.1|chromosome	peak394	3985.51	64.121225	6511103	PA14_73110	6509471	6511495	-	0
refseq|NC_008463.1|chromosome	peak115	3510.97	59.61982	1891783	PA14_21750	1891412	1893286	+	0
refseq|NC_008463.1|chromosome	peak343	3289.39	56.80675	5726927	PA14_64260	5726982	5727074	+	54
refseq|NC_008463.1|chromosome	peak144	2293.22	43.598805	2523321	PA14_29180	2523048	2524067	+	0
refseq|NC_008463.1|chromosome	peak87	2174.24	41.566045	1399195	PA14_16360	1397984	1399846	-	0
refseq|NC_008463.1|chromosome	peak63	1824.21	35.87016	1084972	PA14_12630	1082719	1085211	+	0
refseq|NC_008463.1|chromosome	peak208	1209.06	27.32595	3751267	PA14_42060	3751162	3752076	+	0
refseq|NC_008463.1|chromosome	peak48	1197.94	26.6717	849950	PA14_09900	849992	851380	-	41
refseq|NC_008463.1|chromosome	peak238	1159.93	26.19559	4160477	PA14_46680	4160669	4162102	+	191
refseq|NC_008463.1|chromosome	peak268	1078.08	23.558895	4703887	PA14_53050	4702982	4704400	-	0
refseq|NC_008463.1|chromosome	peak140	1060.18	24.60451	2388959	PA14_27520	2388940	2389425	+	0
refseq|NC_008463.1|chromosome	peak61	926.44	22.284965	1043865	PA14_12070	1042886	1043989	+	0
refseq|NC_008463.1|chromosome	peak364	917.71	19.9486	6089101	PA14_68250	6087733	6089121	+	0
refseq|NC_008463.1|chromosome	peak90	901.07	21.698865	1447478	PA14_16880	1446939	1447673	+	0
refseq|NC_008463.1|chromosome	peak226	777.16	19.741515	3954717	PA14_44420	3954185	3955600	+	0
refseq|NC_008463.1|chromosome	peak136	775.34	19.88186	2334740	PA14_26810	2333988	2335103	+	0
refseq|NC_008463.1|chromosome	peak193	758.9	19.514415	3526137	PA14_39610	3525885	3527735	-	0
refseq|NC_008463.1|chromosome	peak11	722.32	18.952175	249058	PA14_02810	248614	249912	+	0
refseq|NC_008463.1|chromosome	peak194	683.49	18.3084	3540103	PA14_39720	3539082	3540482	+	0
refseq|NC_008463.1|chromosome	peak249	682.56	18.069215	4407895	PA14_49560	4407441	4409348	+	0
refseq|NC_008463.1|chromosome	peak210	649.03	17.531019999999998	3752718	PA14_42080	3752461	3754605	-	0
refseq|NC_008463.1|chromosome	peak78	629.15	17.198225	1281198	PA14_15100	1280758	1281606	-	0
refseq|NC_008463.1|chromosome	peak135	611.14	16.693710000000003	2333466	PA14_26780	2333398	2333565	-	0
refseq|NC_008463.1|chromosome	peak383	578.38	16.33526	6382972	PA14_71650	6382183	6383607	+	0
refseq|NC_008463.1|chromosome	peak219	575.57	14.360675	3831700	PA14_43070	3831886	3832404	+	185
refseq|NC_008463.1|chromosome	peak368	543.79	15.70173	6121606	PA14_68660	6121353	6122258	+	0
refseq|NC_008463.1|chromosome	peak314	515.8	15.146160000000002	5367874	PA14_60260	5367452	5368789	+	0
refseq|NC_008463.1|chromosome	peak222	495.53	14.808875	3872596	PA14_43480	3872515	3873162	+	0
refseq|NC_008463.1|chromosome	peak333	446.55	13.631565	5626875	PA14_63070	5626213	5626986	-	0
refseq|NC_008463.1|chromosome	peak164	439.47	13.61494	2812836	PA14_32380	2812739	2814157	-	0
refseq|NC_008463.1|chromosome	peak104	438.13	13.46782	1701285	PA14_19710	1700492	1701388	+	0
refseq|NC_008463.1|chromosome	peak160	409.11	12.93418	2779364	PA14_31900	2776460	2779570	+	0
refseq|NC_008463.1|chromosome	peak221	404.12	12.864225	3865965	PA14_43400	3865760	3867454	-	0
refseq|NC_008463.1|chromosome	peak211	400.89	12.65856	3763925	PA14_42220	3764042	3766099	+	116
refseq|NC_008463.1|chromosome	peak248	384.07	12.430325	4365385	PA14_49150	4364836	4365837	+	0
refseq|NC_008463.1|chromosome	peak127	381.15	12.47647	2187175	PA14_25000	2185465	2187393	-	0
refseq|NC_008463.1|chromosome	peak395	376.74	12.33862	6520755	PA14_73220	6519582	6520946	-	0
refseq|NC_008463.1|chromosome	peak120	375.23	11.83642	2050349	PA14_23530	2049293	2050360	-	0
refseq|NC_008463.1|chromosome	peak10	365.6	12.126325	239491	PA14_02690	238918	240351	+	0
refseq|NC_008463.1|chromosome	peak202	354.03	11.790995	3611134	PA14_40410	3610769	3611455	+	0
refseq|NC_008463.1|chromosome	peak301	349.42	11.757829999999998	5177624	PA14_58180	5177565	5179019	+	0
refseq|NC_008463.1|chromosome	peak390	339.53	11.47764	6484813	PA14_72800	6483304	6485007	-	0
refseq|NC_008463.1|chromosome	peak152	334.3	11.34217	2620766	PA14_30270	2620775	2621455	-	8
refseq|NC_008463.1|chromosome	peak9	328.85	11.177975	207792	PA14_02310	206784	208394	-	0
refseq|NC_008463.1|chromosome	peak267	326.72	11.229765	4692177	PA14_52930	4692241	4693185	-	63
refseq|NC_008463.1|chromosome	peak304	321.98	11.134515	5199180	PA14_58375	5198442	5199659	-	0
refseq|NC_008463.1|chromosome	peak273	321.49	11.13568	4801964	PA14_54150	4801152	4802672	-	0
refseq|NC_008463.1|chromosome	peak228	283.32	10.39221	3986405	PA14_44710	3985489	3986943	+	0
refseq|NC_008463.1|chromosome	peak233	283.03	10.279425	4030804	PA14_45190	4030165	4031580	+	0
refseq|NC_008463.1|chromosome	peak244	282.53	10.2461	4296843	PA14_48300	4296655	4298166	+	0
refseq|NC_008463.1|chromosome	peak153	275.11	10.064025	2634079	PA14_30410	2633440	2634108	-	0
refseq|NC_008463.1|chromosome	peak338	271.35	10.007385	5679860	PA14_63700	5678513	5679949	-	0
refseq|NC_008463.1|chromosome	peak251	269.52	10.00746	4438700	PA14_49930	4438536	4439375	-	0
refseq|NC_008463.1|chromosome	peak313	267.1	9.302135	5352465	PA14_60080	5350432	5352363	+	103
refseq|NC_008463.1|chromosome	peak111	265.55	9.92254	1810603	PA14_21020	1809617	1816675	-	0
refseq|NC_008463.1|chromosome	peak169	262.83	9.79961	2933088	PA14_33340	2931455	2934685	-	0
refseq|NC_008463.1|chromosome	peak113	255.87	9.678015	1844910	PA14_21290	1844273	1845130	+	0
refseq|NC_008463.1|chromosome	peak84	248.28	9.535755	1343411	PA14_15780	1343444	1345156	-	32
refseq|NC_008463.1|chromosome	peak242	246.95	9.46911	4227301	PA14_47440	4226666	4227598	-	0
refseq|NC_008463.1|chromosome	peak132	244.95	9.407105	2214507	PA14_25320	2214390	2215175	+	0
refseq|NC_008463.1|chromosome	peak117	242.02	9.32904	2000997	PA14_23070	2000159	2001628	+	0
refseq|NC_008463.1|chromosome	peak57	239.67	9.314185	978132	PA14_11240	977705	978655	+	0
refseq|NC_008463.1|chromosome	peak257	239.1	9.253275	4530659	PA14_51000	4530409	4531770	-	0
refseq|NC_008463.1|chromosome	peak311	237.44	8.239844999999999	5298633	PA14_59540	5297117	5299366	+	0
refseq|NC_008463.1|chromosome	peak239	236.17	9.186705	4163058	PA14_46710	4162977	4163627	+	0
refseq|NC_008463.1|chromosome	peak312	233.66	8.691095	5308314	PA14_59650	5308021	5308776	+	0
refseq|NC_008463.1|chromosome	peak30	233.6	8.1747	559665	PA14_06320	559121	560017	-	0
refseq|NC_008463.1|chromosome	peak162	219.82	8.37007	2783962	PA14_31970	2784041	2785327	+	78
refseq|NC_008463.1|chromosome	peak373	212.92	8.588595	6206802	PA14_69570	6206903	6207883	-	100
refseq|NC_008463.1|chromosome	peak348	210.76	8.607125	5827036	PA14_65400	5826552	5827637	+	0
refseq|NC_008463.1|chromosome	peak349	208.87	8.558910000000001	5830440	PA14_65450	5830411	5831262	-	0
refseq|NC_008463.1|chromosome	peak393	208.03	8.561245	6504129	PA14_73040	6503614	6504807	-	0
refseq|NC_008463.1|chromosome	peak361	206.33	8.058025	6066528	PA14_67975	6065872	6068124	+	0
refseq|NC_008463.1|chromosome	peak158	205.59	8.36018	2732713	PA14_31420	2732652	2732939	+	0
refseq|NC_008463.1|chromosome	peak4	196.81	8.285779999999999	116520	PA14_01180	115913	117112	+	0
refseq|NC_008463.1|chromosome	peak43	189.36	8.07224	670841	PA14_07790	670488	671162	+	0
refseq|NC_008463.1|chromosome	peak214	183.49	7.95177	3783274	PA14_42490	3782849	3783283	-	0
refseq|NC_008463.1|chromosome	peak36	172.18	7.649875	607979	PA14_07010	607682	608512	+	0
refseq|NC_008463.1|chromosome	peak105	166.47	7.474220000000001	1705657	PA14_19800	1705590	1706333	-	0
refseq|NC_008463.1|chromosome	peak23	163.77	7.42145	366408	PA14_04060	365755	366309	-	100
