## Supplementary Dataset 1 for "Determination of the Two-Component Systems regulatory network reveals core and accessory regulations across *Pseudomonas aeruginosa* lineages": CS51_MifR-PA5511_ALLpeaks_PAO1.tab

chrom	peakID	log(qvalue)	fold_enrichment	summit_position	closest_gene	gene_start	gene_end	strand	distance_to_closest_gene
refseq|NC_002516.2|chromosome	peak203	252098.82	68.996085	6222985	PA5529	6221101	6222858	+	128
refseq|NC_002516.2|chromosome	peak191	52012.55	453.44243	5820129	PA5169	5818831	5820114	+	16
refseq|NC_002516.2|chromosome	peak49	12541.02	120.89274	1515112	PA1392	1514036	1515280	+	0
refseq|NC_002516.2|chromosome	peak10	8506.83	103.51554	326921	PA0290	325700	326671	+	251
refseq|NC_002516.2|chromosome	peak180	7657.78	95.48412	5494377	PA4897	5491346	5494315	+	63
refseq|NC_002516.2|chromosome	peak102	5422.73	73.017595	3058644	PA2704	3057902	3058921	-	0
refseq|NC_002516.2|chromosome	peak204	3225.4	40.14222	6237853	PA5544	6236226	6238250	-	0
refseq|NC_002516.2|chromosome	peak119	3175.97	48.62021	3655441	PA3267	3653937	3655811	-	0
refseq|NC_002516.2|chromosome	peak190	2902.93	45.43145	5816945	PA5166	5815562	5816950	+	0
refseq|NC_002516.2|chromosome	peak142	2503.32	40.760225	4440024	PA3961	4439795	4442311	-	0
refseq|NC_002516.2|chromosome	peak17	1687.52	30.56797	637630	PA0577	636304	638298	-	0
refseq|NC_002516.2|chromosome	peak136	1592.7	29.3018	4214581	PA3761	4212848	4214560	+	22
refseq|NC_002516.2|chromosome	peak3	1563.86	28.928515	137018	PA0116	136518	136991	+	28
refseq|NC_002516.2|chromosome	peak67	1192.06	23.892485	1883360	PA1738	1882595	1883509	-	0
refseq|NC_002516.2|chromosome	peak7	883.13	19.42975	258902	PA0229	258463	259761	+	0
refseq|NC_002516.2|chromosome	peak134	780.61	17.87744	4158790	PA3713	4158143	4160005	+	0
refseq|NC_002516.2|chromosome	peak184	737.03	17.195985	5559493	PA4954	5559021	5559872	-	0
refseq|NC_002516.2|chromosome	peak94	646.43	15.760525	2847983	PA2526	2847776	2850886	-	0
refseq|NC_002516.2|chromosome	peak125	581.82	14.49801	3843513	PA3435	3843653	3844105	-	139
refseq|NC_002516.2|chromosome	peak55	502.69	11.97196	1688811	PA1551	1687924	1689339	-	0
refseq|NC_002516.2|chromosome	peak126	494.37	13.11277	3874393	PA3464	3874654	3875979	-	260
refseq|NC_002516.2|chromosome	peak163	454.28	12.518145	5095423	PA4547	5094985	5096322	+	0
refseq|NC_002516.2|chromosome	peak66	444.18	12.354105	1882111	PA1737	1880199	1882343	+	0
refseq|NC_002516.2|chromosome	peak28	426.31	12.042025	947708	PA0866	947205	948623	+	0
refseq|NC_002516.2|chromosome	peak38	365.8	10.94108	1242050	PA1148	1240584	1242500	-	0
refseq|NC_002516.2|chromosome	peak144	359.02	10.812815	4482375	PA4002	4482261	4483364	-	0
refseq|NC_002516.2|chromosome	peak54	354.33	10.71807	1658280	PA1524	1657738	1659192	-	0
refseq|NC_002516.2|chromosome	peak106	352.49	10.68155	3234615	PA2882	3234256	3235371	-	0
refseq|NC_002516.2|chromosome	peak73	350.66	10.25052	2106194	PA1926	2104597	2106447	+	0
refseq|NC_002516.2|chromosome	peak205	349.13	10.62258	6247490	PA5552	6246326	6247690	-	0
refseq|NC_002516.2|chromosome	peak133	330.78	10.282395	4110551	PA3671	4110347	4111081	-	0
refseq|NC_002516.2|chromosome	peak39	317.3	10.02445	1283615	PA1182	1283176	1284177	-	0
refseq|NC_002516.2|chromosome	peak151	295.69	9.51387	4672728	PA4175	4671319	4672707	+	22
refseq|NC_002516.2|chromosome	peak108	286.69	9.42614	3274464	PA2919	3274328	3274585	+	0
refseq|NC_002516.2|chromosome	peak115	285.73	9.39378	3400426	PA3037	3399649	3400515	+	0
refseq|NC_002516.2|chromosome	peak60	278.01	8.618865	1803111	PA1656	1803626	1805182	+	514
refseq|NC_002516.2|chromosome	peak107	277.34	9.23883	3235876	PA2883	3235794	3235961	+	0
refseq|NC_002516.2|chromosome	peak193	275.58	9.19847	5925927	PA5263	5924596	5925990	+	0
refseq|NC_002516.2|chromosome	peak45	259.58	8.882885	1471585	PA1359	1471016	1471672	-	0
refseq|NC_002516.2|chromosome	peak72	251.42	8.71542	2092228	PA1918	2091850	2093250	-	0
refseq|NC_002516.2|chromosome	peak155	248.1	8.63044	4871738	PA4342	4870428	4871912	-	0
refseq|NC_002516.2|chromosome	peak123	243.65	8.556294999999999	3837996	PA3429	3837885	3838781	-	0
refseq|NC_002516.2|chromosome	peak56	236.25	8.06782	1699919	PA1561	1698382	1699947	-	0
refseq|NC_002516.2|chromosome	peak175	235.51	8.374645	5377326	PA4788	5376852	5377709	+	0
refseq|NC_002516.2|chromosome	peak192	226.6	8.19734	5849391	PA5197	5849143	5850048	+	0
refseq|NC_002516.2|chromosome	peak100	224.76	8.144265	2961149	PA2617	2960456	2961136	+	14
refseq|NC_002516.2|chromosome	peak124	218.14	7.91053	3841899	PA3433	3840844	3841737	+	163
refseq|NC_002516.2|chromosome	peak112	207.48	7.78969	3354839	PA2997	3354169	3354954	-	0
refseq|NC_002516.2|chromosome	peak198	205.28	7.689855	6110056	PA5429	6109260	6110684	+	0
refseq|NC_002516.2|chromosome	peak117	198.11	7.5867	3517923	PA3136	3517928	3518995	+	4
refseq|NC_002516.2|chromosome	peak90	197.58	7.48845	2705363	PA2421	2704377	2705297	+	67
refseq|NC_002516.2|chromosome	peak160	192.35	7.458095	5014031	PA4483	5013974	5015428	+	0
refseq|NC_002516.2|chromosome	peak6	184.95	7.29689	249321	PA0220	248767	250200	+	0
refseq|NC_002516.2|chromosome	peak58	179.71	7.17821	1777551	PA1633	1776045	1777739	+	0
refseq|NC_002516.2|chromosome	peak121	176.26	7.097980000000001	3702305	PA3304	3702093	3702950	-	0
refseq|NC_002516.2|chromosome	peak148	171.98	7.002905	4548337	PA4070	4547821	4548771	-	0
refseq|NC_002516.2|chromosome	peak30	144.32	6.343805	975798	PA0892	975613	976377	+	0
refseq|NC_002516.2|chromosome	peak202	143.09	6.329465	6211581	PA5518	6210065	6211768	-	0
refseq|NC_002516.2|chromosome	peak114	132.94	6.083019999999999	3382189	PA3020	3381963	3383891	+	0
refseq|NC_002516.2|chromosome	peak33	129.0	5.978770000000001	1119263	PA1031	1118158	1119519	+	0
refseq|NC_002516.2|chromosome	peak43	128.64	5.977185	1407306	PA1296	1407007	1407939	+	0
refseq|NC_002516.2|chromosome	peak13	125.01	5.56425	546877	PA0485	546334	547230	-	0
refseq|NC_002516.2|chromosome	peak173	122.62	5.8088	5354944	PA4769	5354285	5355058	-	0
refseq|NC_002516.2|chromosome	peak122	119.38	5.734580000000001	3736620	PA3327	3730557	3737615	+	0
refseq|NC_002516.2|chromosome	peak47	116.76	5.599465	1489645	PA1373	1489815	1491083	-	169
refseq|NC_002516.2|chromosome	peak176	116.5	5.658105000000001	5409227	PA4818	5407873	5409309	-	0
refseq|NC_002516.2|chromosome	peak41	112.5	5.569115	1337747	PA1236	1336430	1337941	-	0
refseq|NC_002516.2|chromosome	peak75	106.45	5.407405	2163455	PA1977	2163010	2163873	-	0
refseq|NC_002516.2|chromosome	peak92	105.22	5.378135	2814496	PA2495	2813194	2814612	+	0
refseq|NC_002516.2|chromosome	peak129	100.96	5.263215000000001	3920490	PA3504	3919774	3921258	-	0
refseq|NC_002516.2|chromosome	peak25	99.89	5.234275	855980	PA0783	855277	856797	+	0
refseq|NC_002516.2|chromosome	peak68	99.23	5.129555	1981047	PA1822	1981017	1982705	+	0
refseq|NC_002516.2|chromosome	peak22	92.61	5.0387	814169	PA0746	813329	814492	-	0
refseq|NC_002516.2|chromosome	peak104	90.61	4.98616	3131491	PA2773	3131509	3132030	-	17
refseq|NC_002516.2|chromosome	peak93	82.21	4.74672	2843378	PA2522	2842019	2843305	-	74
refseq|NC_002516.2|chromosome	peak150	76.46	4.585929999999999	4653143	PA4157	4652714	4653502	+	0
