## Supplementary Dataset 1 for "Determination of the Two-Component Systems regulatory network reveals core and accessory regulations across *Pseudomonas aeruginosa* lineages": CS52_RcsB-_ALLpeaks_PAO1.tab

chrom	peakID	log(qvalue)	fold_enrichment	summit_position	closest_gene	gene_start	gene_end	strand	distance_to_closest_gene
refseq|NC_002516.2|chromosome	peak1	4827.19	46.866145	559382	PA0500	559644	560702	+	261
refseq|NC_002516.2|chromosome	peak5	1304.32	24.68102	5949762	PA5284	5948696	5949610	-	153
refseq|NC_002516.2|chromosome	peak4	1159.94	22.4635	5843921	PA5190	5843198	5843800	-	122
refseq|NC_002516.2|chromosome	peak2	342.25	10.08275	4160180	PA3714	4160329	4160970	+	148
refseq|NC_002516.2|chromosome	peak0	37.93	3.36423	36964	PA0034	36278	36901	-	64
refseq|NC_002516.2|chromosome	peak3	31.74	3.43295	5831833	PA5179	5830924	5831805	+	29
