## Supplementary Dataset 1 for "Determination of the Two-Component Systems regulatory network reveals core and accessory regulations across *Pseudomonas aeruginosa* lineages": CS52_RcsB-IHMA87_02872_ALLpeaks_IHMA.tab

chrom	peakID	log(qvalue)	fold_enrichment	summit_position	closest_gene	gene_start	gene_end	strand	distance_to_closest_gene
IHMA87_1	peak6	2685.14	36.3977	6040143	IHMA87_05674	6040261	6040611	+	117
IHMA87_1	peak5	2666.07	33.533995	4726071	IHMA87_04433	4726154	4727182	+	82
IHMA87_1	peak7	294.26	7.01128	6205050	IHMA87_05816	6204592	6204900	-	151
IHMA87_1	peak2	284.44	8.985205	3105878	IHMA87_02877	3105261	3105809	-	70
IHMA87_1	peak4	249.26	7.331094999999999	4583984	IHMA87_04299	4582585	4583916	-	69
IHMA87_2	peak8	163.62	6.499995	179503	IHMA87_06312	178308	179540	-	0
IHMA87_1	peak3	85.65	4.717935000000001	3282578	IHMA87_03048	3282328	3282537	+	42
IHMA87_1	peak0	65.16	4.16374	36372	IHMA87_00036	35674	36297	-	76
IHMA87_1	peak1	61.17	4.029575	3091602	IHMA87_02869	3091647	3094454	+	44
