## Supplementary Dataset 1 for "Determination of the Two-Component Systems regulatory network reveals core and accessory regulations across *Pseudomonas aeruginosa* lineages": CS52_RcsB-PA14_59770_ALLpeaks_PA14.tab

chrom	peakID	log(qvalue)	fold_enrichment	summit_position	closest_gene	gene_start	gene_end	strand	distance_to_closest_gene
refseq|NC_008463.1|chromosome	peak5	8160.7	110.061785	6116138	PA14_68560	6115411	6116013	-	126
refseq|NC_008463.1|chromosome	peak5	8160.7	110.061785	6116138	PA14_68570	6116265	6116621	+	126
refseq|NC_008463.1|chromosome	peak6	794.42	18.49406	6222962	PA14_69760	6221897	6222811	-	152
refseq|NC_008463.1|chromosome	peak1	255.98	9.5083	1397804	PA14_16350	1397019	1397660	-	145
refseq|NC_008463.1|chromosome	peak4	76.34	5.035645000000001	5313432	PA14_59710	5313527	5314075	+	94
refseq|NC_008463.1|chromosome	peak3	54.82	4.574225	2725381	PA14_31340	2725301	2725657	+	0
refseq|NC_008463.1|chromosome	peak2	46.0	4.01896	1827996	PA14_21140	1828013	1828783	-	16
refseq|NC_008463.1|chromosome	peak0	27.32	3.4237450000000003	36984	PA14_00430	36299	36922	-	63
