## Supplementary Dataset 1 for "Determination of the Two-Component Systems regulatory network reveals core and accessory regulations across *Pseudomonas aeruginosa* lineages": CS53_IHMA87_02165-_ALLpeaks_PA14.tab

chrom	peakID	log(qvalue)	fold_enrichment	summit_position	closest_gene	gene_start	gene_end	strand	distance_to_closest_gene
refseq|NC_008463.1|chromosome	peak3	698.12	8.007275	6310992	PA14_70860	6311131	6312102	-	138
refseq|NC_008463.1|chromosome	peak1	475.27	6.196595	2783868	PA14_31970	2784041	2785327	+	172
refseq|NC_008463.1|chromosome	peak2	91.43	3.02138	4605930	PA14_51860	4605073	4605702	-	229
refseq|NC_008463.1|chromosome	peak0	9.11	1.602005	813407	PA14_09480	812647	813135	-	273
