## Supplementary Dataset 1 for "Determination of the Two-Component Systems regulatory network reveals core and accessory regulations across *Pseudomonas aeruginosa* lineages": CS53_IHMA87_02165-_ALLpeaks_PAO1.tab

chrom	peakID	log(qvalue)	fold_enrichment	summit_position	closest_gene	gene_start	gene_end	strand	distance_to_closest_gene
refseq|NC_002516.2|chromosome	peak4	781.21	9.34732	6038077	PA5369	6038212	6039183	-	134
refseq|NC_002516.2|chromosome	peak2	705.66	8.52285	2843461	PA2522	2842019	2843305	-	157
refseq|NC_002516.2|chromosome	peak0	162.3	3.9573	1045612	PA0959	1045832	1046461	+	219
refseq|NC_002516.2|chromosome	peak1	11.23	1.727315	2724276	PA2428	2723309	2724223	-	54
refseq|NC_002516.2|chromosome	peak3	7.01	1.57175	4713433	PA4209	4712095	4713099	-	335
