## Supplementary Dataset 1 for "Determination of the Two-Component Systems regulatory network reveals core and accessory regulations across *Pseudomonas aeruginosa* lineages": CS53_IHMA87_02165_ALLpeaks_IHMA.tab

chrom	peakID	log(qvalue)	fold_enrichment	summit_position	closest_gene	gene_start	gene_end	strand	distance_to_closest_gene
IHMA87_1	peak1	61320.12	196.374245	2313182	IHMA87_02165	2313298	2313990	+	115
IHMA87_1	peak2	728.61	8.4811	2769472	IHMA87_02629	2769636	2770922	+	163
IHMA87_1	peak5	703.5	8.14581	6285918	IHMA87_05894	6283602	6285887	-	32
IHMA87_1	peak0	531.27	6.85938	767435	IHMA87_00725	766191	767198	-	238
IHMA87_1	peak3	137.37	3.637815	4097242	IHMA87_03822	4097272	4097553	-	29
IHMA87_1	peak4	50.58	2.422495	4566419	IHMA87_04276	4566709	4567539	+	289
