## Supplementary Dataset 1 for "Determination of the Two-Component Systems regulatory network reveals core and accessory regulations across *Pseudomonas aeruginosa* lineages": CS55_IHMA87_06096-_ALLpeaks_PA14.tab

chrom	peakID	log(qvalue)	fold_enrichment	summit_position	closest_gene	gene_start	gene_end	strand	distance_to_closest_gene
refseq|NC_008463.1|chromosome	peak826	215.19	4.764390000000001	6250224	PA14_70070	6247651	6250215	-	10
refseq|NC_008463.1|chromosome	peak100	203.6	4.3263	668004	PA14_07770	666574	669348	-	0
refseq|NC_008463.1|chromosome	peak345	198.66	4.55037	2417204	PA14_27920	2416694	2417398	+	0
refseq|NC_008463.1|chromosome	peak237	190.25	4.47928	1505789	PA14_17530	1505405	1506445	+	0
refseq|NC_008463.1|chromosome	peak44	171.37	3.984495	300071	PA14_03310	300333	301931	+	261
refseq|NC_008463.1|chromosome	peak602	166.26	4.201499999999999	4837719	PA14_54570	4836582	4838099	+	0
refseq|NC_008463.1|chromosome	peak3	146.82	3.76893	4351	PA14_00050	4275	6695	+	0
refseq|NC_008463.1|chromosome	peak655	143.71	3.90563	5195527	PA14_58350	5195069	5196682	+	0
refseq|NC_008463.1|chromosome	peak503	142.61	3.921835	4059626	PA14_45640	4059416	4060258	-	0
refseq|NC_008463.1|chromosome	peak427	138.69	3.82631	3027409	PA14_34030	3027086	3027583	-	0
refseq|NC_008463.1|chromosome	peak198	134.9	3.704935	1312065	PA14_15500	1312074	1312361	+	8
refseq|NC_008463.1|chromosome	peak465	128.47	3.746055	3689738	PA14_41360	3688547	3689929	-	0
refseq|NC_008463.1|chromosome	peak834	128.16	3.734105	6307180	PA14_70830	6306979	6308655	-	0
refseq|NC_008463.1|chromosome	peak25	123.82	3.667485	184297	PA14_02020	183454	184788	+	0
refseq|NC_008463.1|chromosome	peak686	122.91	3.638325	5335855	PA14_59920	5335128	5336633	+	0
refseq|NC_008463.1|chromosome	peak575	120.85	3.638545	4612111	PA14_51940	4611911	4612294	+	0
refseq|NC_008463.1|chromosome	peak111	119.77	3.5186650000000004	710895	PA14_08300	707772	711431	+	0
refseq|NC_008463.1|chromosome	peak230	112.36	3.337955	1487270	PA14_17310	1487153	1487998	+	0
refseq|NC_008463.1|chromosome	peak722	111.68	3.48623	5581220	PA14_62560	5581256	5582659	+	35
refseq|NC_008463.1|chromosome	peak863	107.96	3.375595	6461780	PA14_72520	6461404	6462093	-	0
refseq|NC_008463.1|chromosome	peak793	107.86	3.444595	6003212	PA14_67230	6001732	6004104	-	0
refseq|NC_008463.1|chromosome	peak836	105.38	3.160525	6314380	PA14_70860	6311131	6312102	-	2279
refseq|NC_008463.1|chromosome	peak658	104.81	3.33448	5201085	PA14_58390	5200657	5202258	+	0
refseq|NC_008463.1|chromosome	peak623	103.53	3.36123	4994904	PA14_55960	4994810	4996708	+	0
refseq|NC_008463.1|chromosome	peak146	103.22	3.397155	842608	PA14_09770	841579	842601	+	8
refseq|NC_008463.1|chromosome	peak242	96.42	3.310605	1579197	PA14_18380	1578657	1580102	-	0
refseq|NC_008463.1|chromosome	peak217	93.2	3.215115	1388304	PA14_16250	1387521	1389017	+	0
refseq|NC_008463.1|chromosome	peak218	93.0	3.03549	1405726	PA14_16430	1405645	1407273	+	0
refseq|NC_008463.1|chromosome	peak439	92.5	3.04671	3188814	PA14_35830	3188265	3189263	+	0
refseq|NC_008463.1|chromosome	peak246	90.35	3.22494	1614899	PA14_18760	1614329	1615486	+	0
refseq|NC_008463.1|chromosome	peak318	88.64	3.16047	2155371	PA14_24665	2155414	2156517	+	42
refseq|NC_008463.1|chromosome	peak457	87.27	3.171095	3533853	PA14_39650	3532880	3534841	-	0
refseq|NC_008463.1|chromosome	peak235	87.04	3.1547	1501604	PA14_17500	1500917	1503484	-	0
refseq|NC_008463.1|chromosome	peak614	86.03	3.152875	4896543	PA14_55117	4896471	4897388	+	0
refseq|NC_008463.1|chromosome	peak78	85.12	3.109745	529322	PA14_05990	529041	530474	-	0
refseq|NC_008463.1|chromosome	peak469	85.06	3.092705	3713215	PA14_41570	3712447	3713499	-	0
refseq|NC_008463.1|chromosome	peak118	84.41	2.7855	736372	PA14_08620	738405	739343	+	2032
refseq|NC_008463.1|chromosome	peak101	83.91	3.105425	673210	PA14_07820	673136	675529	+	0
refseq|NC_008463.1|chromosome	peak828	83.87	3.02713	6268844	PA14_70300	6268955	6269905	+	110
refseq|NC_008463.1|chromosome	peak753	83.68	3.09403	5756110	PA14_64610	5755394	5756506	-	0
refseq|NC_008463.1|chromosome	peak264	81.1	2.898945	1762969	PA14_20510	1762508	1763482	+	0
refseq|NC_008463.1|chromosome	peak714	79.61	2.769445	5537905	PA14_62040	5535182	5535889	-	2017
refseq|NC_008463.1|chromosome	peak859	79.32	3.04344	6450100	PA14_72400	6449427	6450206	-	0
refseq|NC_008463.1|chromosome	peak53	77.8	2.93562	329257	PA14_03670	329086	329955	-	0
refseq|NC_008463.1|chromosome	peak649	77.24	3.0082	5156096	PA14_57930	5155510	5156235	+	0
refseq|NC_008463.1|chromosome	peak128	77.2	2.94422	754870	PA14_08790	754693	755064	+	0
refseq|NC_008463.1|chromosome	peak443	76.99	2.99753	3353952	PA14_37660	3353004	3353906	-	47
refseq|NC_008463.1|chromosome	peak646	76.49	2.9708	5152727	PA14_57890	5152896	5153876	+	168
refseq|NC_008463.1|chromosome	peak27	75.11	2.98887	198782	PA14_02220	198460	200499	-	0
refseq|NC_008463.1|chromosome	peak97	74.25	2.86647	658358	PA14_07660	658179	659450	-	0
refseq|NC_008463.1|chromosome	peak430	73.25	2.938415	3081887	PA14_34690	3080972	3081865	-	23
refseq|NC_008463.1|chromosome	peak356	72.21	2.82767	2483389	PA14_28810	2480409	2485532	+	0
refseq|NC_008463.1|chromosome	peak136	72.05	2.848675	763495	PA14_08920	763287	763700	+	0
refseq|NC_008463.1|chromosome	peak509	71.38	2.89002	4130270	PA14_46430	4130109	4130471	-	0
refseq|NC_008463.1|chromosome	peak171	70.92	2.88946	1096488	PA14_12780	1095964	1096593	-	0
refseq|NC_008463.1|chromosome	peak694	70.86	2.749635	5355442	PA14_60120	5354756	5355289	-	154
refseq|NC_008463.1|chromosome	peak723	70.79	2.903975	5584207	PA14_62590	5584191	5585042	+	0
refseq|NC_008463.1|chromosome	peak117	70.31	2.79616	730001	PA14_08540	729719	731062	-	0
refseq|NC_008463.1|chromosome	peak801	70.22	2.81022	6110021	PA14_68490	6109662	6110105	-	0
refseq|NC_008463.1|chromosome	peak54	69.97	2.9101	335169	PA14_03730	334920	336098	+	0
refseq|NC_008463.1|chromosome	peak42	69.93	2.80372	295643	PA14_03270	294101	297238	+	0
refseq|NC_008463.1|chromosome	peak266	69.69	2.8932	1768708	PA14_20560	1768608	1769648	+	0
refseq|NC_008463.1|chromosome	peak735	69.61	2.88625	5624250	PA14_63030	5624106	5624636	+	0
refseq|NC_008463.1|chromosome	peak258	69.59	2.88849	1695315	PA14_19640	1695293	1695997	-	0
refseq|NC_008463.1|chromosome	peak662	68.94	2.728025	5217518	PA14_58570	5217322	5219583	-	0
refseq|NC_008463.1|chromosome	peak794	68.54	2.853135	6021719	PA14_67440	6021710	6023071	+	0
refseq|NC_008463.1|chromosome	peak219	66.92	2.86588	1411191	PA14_16470	1409737	1412046	+	0
refseq|NC_008463.1|chromosome	peak410	66.72	2.84542	2873788	PA14_32840	2873265	2874218	-	0
refseq|NC_008463.1|chromosome	peak94	66.56	2.75674	642143	PA14_07480	640581	642266	-	0
refseq|NC_008463.1|chromosome	peak875	66.35	2.853985	6520099	PA14_73220	6519582	6520946	-	0
refseq|NC_008463.1|chromosome	peak309	65.92	2.813925	2067257	PA14_23790	2066538	2067620	+	0
refseq|NC_008463.1|chromosome	peak317	65.67	2.81358	2154861	PA14_24650	2154740	2154952	-	0
refseq|NC_008463.1|chromosome	peak734	65.2	2.83076	5617099	PA14_62940	5617015	5617821	-	0
refseq|NC_008463.1|chromosome	peak624	64.63	2.827935	4995735	PA14_55960	4994810	4996708	+	0
refseq|NC_008463.1|chromosome	peak621	64.51	2.296455	4953897	PA14_55610	4948578	4951673	+	2225
refseq|NC_008463.1|chromosome	peak882	63.63	2.806645	6534222	PA14_73400	6533634	6535001	-	0
refseq|NC_008463.1|chromosome	peak770	63.53	2.605165	5889134	PA14_66110	5888931	5889815	-	0
refseq|NC_008463.1|chromosome	peak663	62.82	2.7858650000000003	5219453	PA14_58570	5217322	5219583	-	0
refseq|NC_008463.1|chromosome	peak519	61.12	2.739415	4153115	PA14_46620	4152844	4154124	-	0
refseq|NC_008463.1|chromosome	peak48	61.0	2.663555	305746	PA14_03340	304673	305599	-	148
refseq|NC_008463.1|chromosome	peak660	60.8	2.754365	5203768	PA14_58410	5202483	5203937	+	0
refseq|NC_008463.1|chromosome	peak704	59.89	2.743595	5435297	PA14_60920	5434929	5435933	-	0
refseq|NC_008463.1|chromosome	peak191	59.71	2.73615	1264360	PA14_14890	1264132	1265421	+	0
refseq|NC_008463.1|chromosome	peak683	59.65	2.61233	5323294	PA14_59780	5320295	5323549	-	0
refseq|NC_008463.1|chromosome	peak168	59.46	2.72325	1057882	PA14_12230	1055410	1058031	-	0
refseq|NC_008463.1|chromosome	peak800	59.37	2.6920200000000003	6106594	PA14_68440	6104964	6107285	+	0
refseq|NC_008463.1|chromosome	peak148	59.3	2.727755	865611	PA14_10070	864945	865931	-	0
refseq|NC_008463.1|chromosome	peak135	59.29	2.601225	762610	PA14_08910	762589	763275	+	0
refseq|NC_008463.1|chromosome	peak11	59.26	2.735265	66998	PA14_00650	66550	66978	-	21
refseq|NC_008463.1|chromosome	peak835	59.06	2.65822	6310163	PA14_70850	6308675	6310708	-	0
refseq|NC_008463.1|chromosome	peak370	58.45	2.70353	2600898	PA14_30040	2600360	2602378	-	0
refseq|NC_008463.1|chromosome	peak423	57.22	2.68881	3002279	PA14_33780	3001763	3002758	-	0
refseq|NC_008463.1|chromosome	peak476	57.14	2.69131	3785217	PA14_42500	3783280	3785400	-	0
refseq|NC_008463.1|chromosome	peak163	56.98	2.53937	958017	PA14_11070	957412	958158	+	0
refseq|NC_008463.1|chromosome	peak564	56.94	2.539625	4585505	PA14_51560	4584990	4585439	-	67
refseq|NC_008463.1|chromosome	peak634	56.9	2.68887	5095405	PA14_57200	5095304	5095939	-	0
refseq|NC_008463.1|chromosome	peak20	56.46	2.62256	139811	PA14_01490	139831	140241	+	19
refseq|NC_008463.1|chromosome	peak337	56.16	2.651005	2347240	PA14_26980	2347241	2347729	-	0
refseq|NC_008463.1|chromosome	peak281	56.03	2.6646400000000003	1890991	PA14_21730	1889072	1891237	+	0
refseq|NC_008463.1|chromosome	peak685	55.81	2.636355	5335264	PA14_59920	5335128	5336633	+	0
refseq|NC_008463.1|chromosome	peak371	55.81	2.674645	2613660	PA14_30180	2612524	2614749	-	0
refseq|NC_008463.1|chromosome	peak75	55.65	2.6657	507157	PA14_05740	506831	508108	-	0
refseq|NC_008463.1|chromosome	peak408	55.49	2.66025	2861356	PA14_32790	2848568	2864206	+	0
refseq|NC_008463.1|chromosome	peak874	55.23	2.44443	6514151	PA14_73150	6514115	6514738	+	0
refseq|NC_008463.1|chromosome	peak780	54.79	2.65192	5938309	PA14_66560	5937636	5939069	-	0
refseq|NC_008463.1|chromosome	peak324	54.76	2.653925	2209971	PA14_25250	2208690	2210075	+	0
refseq|NC_008463.1|chromosome	peak47	54.41	2.451965	304517	PA14_03330	303810	304676	-	0
refseq|NC_008463.1|chromosome	peak96	53.94	2.643645	649830	PA14_07530	649124	651118	-	0
refseq|NC_008463.1|chromosome	peak249	53.94	2.638145	1623248	PA14_18820	1622352	1623338	+	0
refseq|NC_008463.1|chromosome	peak143	53.91	2.628195	782978	PA14_09240	782751	784394	-	0
refseq|NC_008463.1|chromosome	peak34	53.59	2.627755	238764	PA14_02680	237370	238860	+	0
refseq|NC_008463.1|chromosome	peak421	53.54	2.619805	2993962	PA14_33730	2993821	2995167	-	0
refseq|NC_008463.1|chromosome	peak524	53.49	2.63882	4205586	PA14_47210	4205558	4206553	-	0
refseq|NC_008463.1|chromosome	peak203	53.18	2.592075	1331397	PA14_15660	1331350	1332345	+	0
refseq|NC_008463.1|chromosome	peak436	53.16	2.31247	3177771	PA14_35740	3177507	3180521	+	0
refseq|NC_008463.1|chromosome	peak287	53.02	2.37285	1928194	PA14_22110	1927460	1928419	-	0
refseq|NC_008463.1|chromosome	peak456	52.74	2.61348	3527233	PA14_39610	3525885	3527735	-	0
refseq|NC_008463.1|chromosome	peak18	52.69	2.621985	119995	PA14_01220	119248	120168	+	0
refseq|NC_008463.1|chromosome	peak638	52.58	2.60008	5104226	PA14_57290	5104093	5105346	-	0
refseq|NC_008463.1|chromosome	peak103	52.26	2.61209	684895	PA14_07940	683802	685280	+	0
refseq|NC_008463.1|chromosome	peak752	52.26	2.61059	5754991	PA14_64590	5753858	5755174	-	0
refseq|NC_008463.1|chromosome	peak611	52.1	2.526905	4889184	PA14_55050	4888957	4891011	+	0
refseq|NC_008463.1|chromosome	peak557	51.74	2.594255	4557184	PA14_51280	4556864	4557421	+	0
refseq|NC_008463.1|chromosome	peak137	51.65	2.49087	763946	PA14_08940	763894	764160	+	0
refseq|NC_008463.1|chromosome	peak55	51.03	2.57647	340248	PA14_03790	339852	340823	+	0
refseq|NC_008463.1|chromosome	peak592	50.84	2.57878	4704992	PA14_53070	4704698	4705771	-	0
refseq|NC_008463.1|chromosome	peak516	50.57	2.5415650000000003	4145378	PA14_46550	4144573	4145301	+	78
refseq|NC_008463.1|chromosome	peak150	50.51	2.5636400000000004	877289	PA14_10200	875397	877481	+	0
refseq|NC_008463.1|chromosome	peak865	50.38	2.56314	6464217	PA14_72540	6462110	6464314	-	0
refseq|NC_008463.1|chromosome	peak741	49.91	2.54191	5671349	PA14_63605	5669268	5672348	-	0
refseq|NC_008463.1|chromosome	peak321	49.88	2.491635	2174449	PA14_24880	2174319	2174540	-	0
refseq|NC_008463.1|chromosome	peak840	49.8	2.566755	6344493	PA14_71210	6343184	6344536	-	0
refseq|NC_008463.1|chromosome	peak33	49.7	2.55731	235794	PA14_02650	234841	235770	-	25
refseq|NC_008463.1|chromosome	peak195	49.61	2.36182	1302177	PA14_15350	1301126	1302328	+	0
refseq|NC_008463.1|chromosome	peak778	49.24	2.54914	5919034	PA14_66380	5919211	5920827	+	176
refseq|NC_008463.1|chromosome	peak803	49.21	2.531165	6116442	PA14_68570	6116265	6116621	+	0
refseq|NC_008463.1|chromosome	peak728	49.11	2.537525	5598468	PA14_62730	5597947	5598861	-	0
refseq|NC_008463.1|chromosome	peak504	48.91	2.54203	4077064	PA14_45880	4076359	4077048	-	17
refseq|NC_008463.1|chromosome	peak263	48.9	2.45493	1761619	PA14_20510	1762508	1763482	+	888
refseq|NC_008463.1|chromosome	peak252	48.62	2.503225	1646235	PA14_19050	1644279	1646315	-	0
refseq|NC_008463.1|chromosome	peak810	48.54	2.493655	6156198	PA14_69030	6156185	6156499	+	0
refseq|NC_008463.1|chromosome	peak403	48.39	2.540645	2789049	PA14_32060	2790219	2791175	+	1169
refseq|NC_008463.1|chromosome	peak133	47.4	2.45327	760733	PA14_08860	760208	760810	+	0
refseq|NC_008463.1|chromosome	peak5	47.34	2.5017750000000003	7886	PA14_00070	7803	8339	-	0
refseq|NC_008463.1|chromosome	peak189	47.22	2.49908	1260876	PA14_14830	1260046	1261185	+	0
refseq|NC_008463.1|chromosome	peak684	47.11	2.46791	5325873	PA14_59800	5324826	5327621	-	0
refseq|NC_008463.1|chromosome	peak736	46.51	2.4982	5648019	PA14_63280	5647324	5648325	-	0
refseq|NC_008463.1|chromosome	peak76	46.48	2.49048	511790	PA14_05790	511622	513112	+	0
refseq|NC_008463.1|chromosome	peak573	46.46	2.45149	4606058	PA14_51880	4606220	4607551	+	161
refseq|NC_008463.1|chromosome	peak155	46.1	2.4913100000000004	917335	PA14_10640	916840	917619	-	0
refseq|NC_008463.1|chromosome	peak571	45.78	2.49843	4600914	PA14_51810	4600488	4601234	-	0
refseq|NC_008463.1|chromosome	peak582	45.26	2.47853	4642235	PA14_52300	4640623	4642551	+	0
refseq|NC_008463.1|chromosome	peak618	44.93	2.48165	4933968	PA14_55440	4933538	4934947	-	0
refseq|NC_008463.1|chromosome	peak558	44.87	2.471145	4566767	PA14_51380	4566077	4566982	-	0
refseq|NC_008463.1|chromosome	peak823	44.86	2.46219	6230594	PA14_69870	6230422	6231471	-	0
refseq|NC_008463.1|chromosome	peak420	44.82	2.426675	2986830	PA14_33680	2986159	2988606	-	0
refseq|NC_008463.1|chromosome	peak351	44.82	2.45824	2463055	PA14_28570	2462358	2463071	-	0
refseq|NC_008463.1|chromosome	peak387	44.69	2.46623	2682591	PA14_30880	2681412	2682782	-	0
refseq|NC_008463.1|chromosome	peak616	44.45	2.465755	4905759	PA14_55230	4905076	4905981	+	0
refseq|NC_008463.1|chromosome	peak199	43.94	2.302045	1313300	PA14_15520	1313291	1314076	+	0
refseq|NC_008463.1|chromosome	peak202	43.74	2.43258	1329149	PA14_15630	1328895	1330193	+	0
refseq|NC_008463.1|chromosome	peak536	43.71	2.43308	4417996	PA14_49650	4417840	4418676	+	0
refseq|NC_008463.1|chromosome	peak157	43.67	2.40365	922861	PA14_10700	921046	923232	-	0
refseq|NC_008463.1|chromosome	peak805	43.58	2.43225	6119228	PA14_68610	6118335	6119228	-	1
refseq|NC_008463.1|chromosome	peak495	43.39	2.440835	3979937	PA14_44680	3979782	3983270	-	0
refseq|NC_008463.1|chromosome	peak779	43.32	2.432635	5935715	PA14_66540	5935291	5936271	+	0
refseq|NC_008463.1|chromosome	peak9	43.26	2.42669	58297	PA14_00560	57148	58476	+	0
refseq|NC_008463.1|chromosome	peak593	43.18	2.418845	4705541	PA14_53070	4704698	4705771	-	0
refseq|NC_008463.1|chromosome	peak205	43.07	2.43019	1339286	PA14_15740	1338564	1342460	+	0
refseq|NC_008463.1|chromosome	peak772	42.72	2.437255	5894406	PA14_66160	5893317	5894453	-	0
refseq|NC_008463.1|chromosome	peak98	42.51	2.41886	662499	PA14_07700	662128	662979	-	0
refseq|NC_008463.1|chromosome	peak289	42.37	2.422865	1951920	PA14_22420	1951802	1952068	-	0
refseq|NC_008463.1|chromosome	peak396	42.16	2.410975	2710324	PA14_31180	2709577	2710638	-	0
refseq|NC_008463.1|chromosome	peak166	42.09	2.41247	1033075	PA14_11940	1033055	1033648	+	0
refseq|NC_008463.1|chromosome	peak90	42.04	2.41397	630558	PA14_07340	630641	631552	-	82
refseq|NC_008463.1|chromosome	peak295	42.03	2.4194250000000004	2000169	PA14_23070	2000159	2001628	+	0
refseq|NC_008463.1|chromosome	peak680	41.81	2.31274	5303002	PA14_59580	5301889	5303424	+	0
refseq|NC_008463.1|chromosome	peak361	41.49	2.4021350000000004	2521708	PA14_29150	2521309	2521704	+	5
refseq|NC_008463.1|chromosome	peak216	40.8	2.3968100000000003	1383121	PA14_16190	1378878	1384118	+	0
refseq|NC_008463.1|chromosome	peak669	40.41	2.357185	5258641	PA14_59020	5258410	5258904	+	0
refseq|NC_008463.1|chromosome	peak21	40.08	2.374675	143593	PA14_01560	143458	143799	+	0
refseq|NC_008463.1|chromosome	peak173	39.75	2.370635	1099942	PA14_12820	1098155	1101793	+	0
