## Supplementary Dataset 1 for "Determination of the Two-Component Systems regulatory network reveals core and accessory regulations across *Pseudomonas aeruginosa* lineages": CS55_IHMA87_06096_ALLpeaks_IHMA.tab

chrom	peakID	log(qvalue)	fold_enrichment	summit_position	closest_gene	gene_start	gene_end	strand	distance_to_closest_gene
IHMA87_2	peak739	116.13	3.408055	114924	IHMA87_06236	114587	114838	-	87
IHMA87_1	peak171	114.33	3.34554	1331738	IHMA87_01230	1330953	1332449	+	0
IHMA87_1	peak173	113.59	3.36776	1364418	IHMA87_01260	1364333	1365961	+	0
IHMA87_1	peak430	104.3	3.252495	3973072	IHMA87_03711	3972857	3973690	-	0
IHMA87_1	peak586	96.77	3.1562400000000004	5366891	IHMA87_05051	5366760	5368040	-	0
IHMA87_1	peak408	92.16	2.984095	3658316	IHMA87_03409	3657121	3658503	-	0
IHMA87_1	peak709	91.38	3.0614	6509305	IHMA87_06100	6508779	6510143	-	0
IHMA87_1	peak576	90.56	2.84048	5269376	IHMA87_04955	5267790	5270054	-	0
IHMA87_1	peak191	84.68	2.983125	1530158	IHMA87_01414	1529568	1531013	-	0
IHMA87_1	peak385	83.45	2.97607	3500243	IHMA87_03242	3498835	3500112	-	132
IHMA87_1	peak18	81.14	2.682695	189831	IHMA87_00163	188988	190322	+	0
IHMA87_1	peak232	80.61	2.903755	1866664	IHMA87_01734	1865479	1866933	-	0
IHMA87_1	peak186	74.73	2.849635	1464381	IHMA87_01353	1463979	1465019	+	0
IHMA87_1	peak498	74.46	2.795995	4595452	IHMA87_04308	4595412	4596131	-	0
IHMA87_1	peak659	71.86	2.769675	6053769	IHMA87_05686	6052824	6054407	+	0
IHMA87_1	peak0	71.11	2.5542800000000003	3867	IHMA87_00004	3793	6213	+	0
IHMA87_1	peak678	69.93	2.766605	6260274	IHMA87_05869	6259886	6260818	+	0
IHMA87_2	peak716	68.97	2.76886	6450	IHMA87_06124	4213	5367	+	1084
IHMA87_1	peak480	68.95	2.600265	4518732	IHMA87_04233	4517898	4518908	-	0
IHMA87_1	peak309	65.68	2.586445	2488219	IHMA87_02373	2487305	2488324	+	0
IHMA87_1	peak216	65.3	2.71433	1717032	IHMA87_01587	1716620	1716967	-	66
IHMA87_2	peak724	64.97	2.70418	34824	IHMA87_06152	33987	35630	-	0
IHMA87_1	peak63	63.41	2.555585	597614	IHMA87_00555	597323	599575	-	0
IHMA87_1	peak569	63.02	2.558325	5245627	IHMA87_04931	5243966	5245855	-	0
IHMA87_1	peak676	61.71	2.660685	6224805	IHMA87_05832	6222236	6224803	-	3
IHMA87_1	peak705	60.17	2.634935	6466313	IHMA87_06058	6466396	6467274	+	82
IHMA87_1	peak322	58.96	2.58405	2546654	IHMA87_02429	2545130	2546644	-	11
IHMA87_1	peak564	58.67	2.501355	5217922	IHMA87_04895	5217871	5219385	+	0
IHMA87_1	peak299	58.4	2.606905	2406556	IHMA87_02271	2406025	2406729	+	0
IHMA87_1	peak602	57.15	2.5408	5579241	IHMA87_05245	5579095	5579625	+	0
IHMA87_1	peak671	56.74	2.4698900000000004	6195528	IHMA87_05810	6194035	6195549	-	0
IHMA87_1	peak629	56.35	2.5779300000000003	5801859	IHMA87_05465	5801383	5803266	-	0
IHMA87_1	peak278	56.3	2.464335	2313330	IHMA87_02165	2313298	2313990	+	0
IHMA87_1	peak530	56.08	2.476645	4961748	IHMA87_04640	4960403	4962046	-	0
IHMA87_1	peak690	55.85	2.560445	6356959	IHMA87_05960	6355988	6356896	-	64
IHMA87_1	peak527	55.26	2.550245	4931671	IHMA87_04611	4930839	4932728	+	0
IHMA87_1	peak109	55.16	2.557835	858339	IHMA87_00804	856541	858727	-	0
IHMA87_1	peak339	54.18	2.539885	2649619	IHMA87_02514	2649312	2649884	-	0
IHMA87_1	peak617	54.07	2.48309	5705026	IHMA87_05377	5704323	5705411	-	0
IHMA87_2	peak715	53.65	2.461065	278	IHMA87_06119	520	1182	+	241
IHMA87_1	peak426	53.61	2.422445	3907936	IHMA87_03648	3907773	3911261	-	0
IHMA87_1	peak258	53.46	2.5224	2094247	IHMA87_01947	2094158	2096086	-	0
IHMA87_1	peak275	53.38	2.383945	2305912	IHMA87_02158	2305254	2306180	-	0
IHMA87_1	peak176	53.06	2.50894	1385051	IHMA87_01278	1382860	1385106	-	0
IHMA87_1	peak125	52.99	2.49825	1002621	IHMA87_00939	1000197	1002818	-	0
IHMA87_1	peak24	52.96	2.5226550000000003	238595	IHMA87_00209	237171	238661	+	0
IHMA87_1	peak246	52.84	2.516625	1955769	IHMA87_01827	1955043	1956125	+	0
IHMA87_1	peak540	52.19	2.507515	5049431	IHMA87_04726	5049310	5050563	-	0
IHMA87_1	peak88	51.26	2.254275	710672	IHMA87_00669	710509	710880	+	0
IHMA87_1	peak102	49.63	2.46214	789165	IHMA87_00740	787934	789139	-	27
IHMA87_1	peak534	49.51	2.45769	4996326	IHMA87_04673	4994331	4996631	-	0
IHMA87_1	peak561	49.49	2.37875	5164482	IHMA87_04836	5162361	5164661	-	0
IHMA87_1	peak559	48.92	2.440915	5146162	IHMA87_04822	5145740	5147341	+	0
IHMA87_1	peak193	48.68	2.41886	1538075	IHMA87_01420	1537468	1539087	-	0
IHMA87_1	peak667	48.6	2.28462	6162701	IHMA87_05786	6162173	6164539	-	0
IHMA87_1	peak489	48.56	2.368835	4548531	IHMA87_04254	4547062	4548576	-	0
IHMA87_1	peak64	48.2	2.34009	598284	IHMA87_00555	597323	599575	-	0
IHMA87_1	peak409	48.13	2.44279	3661883	IHMA87_03413	3661663	3662994	+	0
IHMA87_1	peak611	47.86	2.400685	5670024	IHMA87_05341	5669925	5670248	+	0
IHMA87_1	peak508	47.81	2.4359	4683074	IHMA87_04391	4682783	4683856	-	0
IHMA87_1	peak182	47.29	2.39116	1445841	IHMA87_01333	1445726	1446571	+	0
IHMA87_1	peak557	46.48	2.35408	5140603	IHMA87_04818	5140163	5141776	+	0
IHMA87_1	peak494	46.3	2.311795	4584184	IHMA87_04300	4584090	4584629	-	0
IHMA87_1	peak62	46.08	2.405165	581180	IHMA87_00541	581264	582175	-	83
IHMA87_1	peak306	45.87	2.374255	2472752	IHMA87_02358	2472331	2473596	-	0
IHMA87_1	peak573	45.76	2.310415	5265138	IHMA87_04952	5263676	5265190	-	0
IHMA87_1	peak288	45.6	2.39415	2362594	IHMA87_02221	2362554	2363663	-	0
IHMA87_1	peak583	45.54	2.2836350000000003	5308326	IHMA87_04996	5307421	5308683	+	0
IHMA87_1	peak541	45.17	2.388305	5060026	IHMA87_04735	5059916	5061379	-	0
IHMA87_1	peak14	45.1	2.344925	146410	IHMA87_00125	146395	146784	+	0
IHMA87_1	peak526	44.79	2.377805	4925713	IHMA87_04608	4924795	4926693	+	0
IHMA87_1	peak65	43.95	2.275835	599355	IHMA87_00555	597323	599575	-	0
IHMA87_1	peak463	43.21	2.18562	4405851	IHMA87_04118	4405704	4406882	-	0
IHMA87_1	peak312	43.06	2.34507	2493247	IHMA87_02375	2491216	2493792	+	0
IHMA87_1	peak493	42.7	2.21292	4572598	IHMA87_04283	4572399	4572782	+	0
IHMA87_1	peak226	42.5	2.34011	1807737	IHMA87_01671	1807649	1809814	+	0
IHMA87_1	peak388	42.42	2.33843	3547559	IHMA87_03280	3547545	3548678	+	0
IHMA87_1	peak174	42.22	2.324955	1373744	IHMA87_01267	1372931	1374079	+	0
IHMA87_1	peak661	41.98	2.301675	6068835	IHMA87_05698	6067916	6068998	-	0
IHMA87_1	peak45	41.86	2.31665	455950	IHMA87_00415	453898	456090	+	0
IHMA87_1	peak307	41.85	2.31721	2479164	IHMA87_02364	2477388	2479817	-	0
IHMA87_1	peak214	41.6	2.2091000000000003	1708386	IHMA87_01578	1706965	1708740	+	0
IHMA87_1	peak543	41.54	2.256375	5072349	IHMA87_04751	5071830	5073041	-	0
IHMA87_1	peak101	41.25	2.26121	784485	IHMA87_00737	783141	784763	-	0
IHMA87_1	peak427	40.6	2.303275	3923179	IHMA87_03659	3923101	3924027	+	0
IHMA87_1	peak161	40.57	2.2046400000000004	1278160	IHMA87_01186	1276921	1278312	+	0
IHMA87_1	peak342	40.23	2.286235	2683002	IHMA87_02543	2682537	2683577	-	0
IHMA87_1	peak682	40.18	2.298755	6282105	IHMA87_05893	6281906	6283582	-	0
IHMA87_1	peak10	39.34	2.177	121371	IHMA87_00098	119663	121888	+	0
IHMA87_1	peak203	39.3	2.2464250000000003	1597061	IHMA87_01468	1595109	1597145	-	0
IHMA87_1	peak595	39.22	2.1862450000000004	5536226	IHMA87_05204	5536252	5537655	+	25
IHMA87_1	peak47	39.18	2.228025	465966	IHMA87_00423	465805	467295	+	0
IHMA87_1	peak411	39.06	2.23187	3681789	IHMA87_03428	3681022	3682074	-	0
IHMA87_1	peak704	38.69	2.26965	6449690	IHMA87_06041	6447583	6449787	-	0
IHMA87_1	peak571	38.69	2.16515	5258041	IHMA87_04943	5257652	5258542	-	0
IHMA87_1	peak506	38.49	2.26478	4671215	IHMA87_04382	4669447	4674402	+	0
IHMA87_1	peak82	38.06	2.160795	686271	IHMA87_00643	685584	686990	-	0
IHMA87_1	peak606	37.95	2.112275	5624206	IHMA87_05294	5622073	5624514	-	0
IHMA87_1	peak464	37.8	2.25326	4407048	IHMA87_04119	4406892	4407530	-	0
IHMA87_1	peak210	37.8	2.15721	1682764	IHMA87_01550	1682168	1683433	-	0
IHMA87_1	peak686	37.79	2.20843	6324321	IHMA87_05929	6323620	6325680	+	0
IHMA87_1	peak281	37.38	2.230235	2330112	IHMA87_02182	2329243	2330763	-	0
IHMA87_1	peak516	37.36	2.23822	4802649	IHMA87_04505	4801500	4803017	+	0
IHMA87_1	peak549	37.12	2.24262	5095825	IHMA87_04776	5095488	5095961	-	0
IHMA87_1	peak50	37.12	2.24262	485112	IHMA87_00440	485241	488039	+	128
IHMA87_1	peak587	36.94	2.103185	5378125	IHMA87_05058	5376024	5379155	-	0
IHMA87_1	peak518	36.59	2.2040550000000003	4827266	IHMA87_04533	4827422	4827679	+	155
IHMA87_1	peak482	36.49	2.16499	4520472	IHMA87_04234	4518922	4521378	-	0
IHMA87_1	peak333	36.45	2.2283	2628483	IHMA87_02492	2627348	2629573	-	0
IHMA87_1	peak212	36.08	2.195135	1684715	IHMA87_01551	1683451	1685361	-	0
IHMA87_1	peak49	35.75	2.216005	483686	IHMA87_00439	483432	484865	-	0
IHMA87_1	peak320	35.72	2.204245	2525693	IHMA87_02410	2525324	2525695	-	0
IHMA87_1	peak135	35.66	2.2075050000000003	1084236	IHMA87_01016	1084117	1085124	+	0
IHMA87_1	peak40	35.57	2.2135350000000003	396411	IHMA87_00363	396109	396432	-	0
IHMA87_1	peak476	35.32	2.202575	4502526	IHMA87_04218	4502205	4502762	+	0
IHMA87_1	peak9	35.27	2.20536	103555	IHMA87_00083	102309	103787	-	0
IHMA87_2	peak734	34.96	2.10555	95467	IHMA87_06213	95285	95920	-	0
IHMA87_1	peak79	34.95	2.19144	671124	IHMA87_00626	670971	672020	+	0
IHMA87_1	peak89	34.93	2.119485	711784	IHMA87_00671	711481	713601	+	0
IHMA87_1	peak294	34.79	2.178645	2370470	IHMA87_02233	2370313	2370705	-	0
IHMA87_1	peak279	34.74	2.191115	2323304	IHMA87_02176	2323363	2323764	-	58
IHMA87_1	peak189	34.72	2.19754	1498195	IHMA87_01384	1496477	1498768	+	0
IHMA87_1	peak452	34.71	2.18988	4268991	IHMA87_03988	4267797	4269041	-	0
IHMA87_1	peak637	34.7	2.165965	5841637	IHMA87_05497	5840832	5841755	-	0
IHMA87_1	peak120	34.56	2.187455	963402	IHMA87_00902	963008	963469	-	0
IHMA87_1	peak30	34.41	2.180585	298928	IHMA87_00267	298534	299505	+	0
IHMA87_1	peak364	34.33	2.178845	3099535	IHMA87_02872	3099034	3099684	+	0
IHMA87_1	peak68	34.18	2.10676	623359	IHMA87_00576	623176	624447	-	0
IHMA87_1	peak680	34.17	2.146745	6265417	IHMA87_05875	6265463	6266617	-	45
IHMA87_1	peak390	34.12	2.183145	3549989	IHMA87_03281	3549149	3550351	+	0
IHMA87_1	peak155	34.05	2.18117	1239223	IHMA87_01150	1238950	1240065	+	0
IHMA87_1	peak396	34.04	2.046635	3596640	IHMA87_03326	3594966	3597362	-	0
IHMA87_1	peak660	33.86	2.17714	6062678	IHMA87_05693	6061496	6063280	+	0
IHMA87_1	peak277	33.8	2.13702	2312113	IHMA87_02164	2311142	2313043	-	0
IHMA87_1	peak314	33.53	2.10868	2498547	IHMA87_02380	2498091	2499215	-	0
IHMA87_1	peak374	33.44	2.17169	3370257	IHMA87_03128	3370174	3371421	+	0
IHMA87_1	peak129	33.19	2.040835	1038422	IHMA87_00973	1037702	1038004	+	419
IHMA87_1	peak398	33.11	2.1285100000000003	3611137	IHMA87_03341	3610084	3612813	-	0
IHMA87_1	peak713	33.09	1.9572	6518717	IHMA87_06111	6518308	6519096	-	0
IHMA87_1	peak27	33.09	2.15754	275416	IHMA87_00243	274515	275966	+	0
IHMA87_1	peak220	32.9	2.14877	1774881	IHMA87_01642	1774147	1775835	+	0
IHMA87_1	peak302	32.78	2.15628	2437215	IHMA87_02305	2436872	2437897	-	0
IHMA87_1	peak110	32.77	2.110185	863818	IHMA87_00809	863184	863972	+	0
IHMA87_2	peak736	32.74	2.159025	99232	IHMA87_06217	99148	100083	+	0
IHMA87_1	peak81	32.69	2.064565	683257	IHMA87_00639	682870	683589	+	0
IHMA87_1	peak437	32.59	2.13126	4064451	IHMA87_03792	4064273	4064689	-	0
IHMA87_2	peak730	32.5	2.153785	75636	IHMA87_06194	75085	78771	+	0
IHMA87_1	peak60	32.49	2.089555	569666	IHMA87_00526	567910	569907	+	0
IHMA87_1	peak635	32.37	2.004905	5826633	IHMA87_05484	5826413	5827297	-	0
IHMA87_1	peak669	32.34	2.02979	6169248	IHMA87_05790	6168722	6170434	+	0
IHMA87_1	peak273	32.3	2.14927	2300346	IHMA87_02153	2299146	2300663	-	0
IHMA87_1	peak393	32.19	2.13912	3576812	IHMA87_03309	3576518	3578773	-	0
IHMA87_2	peak720	32.14	2.128355	17184	IHMA87_06133	16740	17357	-	0
IHMA87_1	peak229	31.93	2.14019	1848687	IHMA87_01715	1848574	1848840	-	0
IHMA87_1	peak401	31.8	2.095305	3624248	IHMA87_03356	3623772	3625142	-	0
IHMA87_1	peak76	31.75	2.13784	661571	IHMA87_00612	659561	661669	+	0
IHMA87_1	peak286	31.68	2.053855	2347430	IHMA87_02205	2347365	2348090	+	0
IHMA87_1	peak122	31.67	2.1166	994213	IHMA87_00932	993381	994364	+	0
IHMA87_1	peak664	31.33	2.060255	6088084	IHMA87_05718	6087347	6088693	+	0
IHMA87_1	peak366	31.28	2.127125	3108516	IHMA87_02880	3107612	3108538	-	0
IHMA87_1	peak116	31.23	2.02677	907196	IHMA87_00845	907198	907842	+	1
IHMA87_1	peak247	30.77	2.1149	1966957	IHMA87_01837	1966859	1968364	+	0
IHMA87_1	peak285	30.73	2.054835	2346768	IHMA87_02204	2346424	2347326	+	0
IHMA87_1	peak296	30.47	2.112785	2379655	IHMA87_02240	2378266	2380296	-	0
IHMA87_1	peak91	30.19	1.994315	714631	IHMA87_00672	713632	714825	+	0
IHMA87_1	peak185	30.06	2.092785	1460150	IHMA87_01350	1459492	1462059	-	0
IHMA87_1	peak144	29.85	2.10256	1184401	IHMA87_01101	1184144	1185499	-	0
IHMA87_1	peak168	29.76	2.097975	1308965	IHMA87_01215	1308868	1310703	-	0
IHMA87_1	peak253	29.75	2.053135	2043553	IHMA87_01897	2043443	2043655	-	0
IHMA87_1	peak507	29.71	2.095205	4675974	IHMA87_04383	4674468	4676027	-	0
IHMA87_1	peak15	29.69	2.05945	150143	IHMA87_00131	150014	150355	+	0
IHMA87_1	peak78	29.58	2.087505	670385	IHMA87_00625	670364	670969	+	0
IHMA87_1	peak485	29.47	2.088685	4530397	IHMA87_04242	4530333	4530917	-	0
IHMA87_1	peak639	29.44	2.0931800000000003	5872742	IHMA87_05516	5872053	5873486	-	0
IHMA87_1	peak692	29.34	2.06657	6365684	IHMA87_05967	6364330	6366153	-	0
IHMA87_1	peak453	29.33	2.08599	4272610	IHMA87_03990	4271270	4272571	-	40
IHMA87_1	peak499	29.19	2.08177	4603896	IHMA87_04314	4603070	4604119	-	0
IHMA87_1	peak311	29.13	2.065935	2489799	IHMA87_02374	2489274	2491139	+	0
IHMA87_1	peak284	28.74	2.07674	2342384	IHMA87_02196	2342293	2342652	-	0
IHMA87_1	peak593	28.7	1.982505	5499624	IHMA87_05166	5499430	5500446	-	0
IHMA87_1	peak369	28.33	2.068195	3281875	IHMA87_03047	3280930	3281880	-	0
IHMA87_1	peak512	28.13	2.066075	4772997	IHMA87_04474	4772709	4772804	-	194
IHMA87_1	peak712	28.06	1.98118	6513288	IHMA87_06104	6513049	6514593	-	0
IHMA87_1	peak677	28.01	2.06	6246634	IHMA87_05852	6246194	6247588	-	0
IHMA87_1	peak233	27.92	2.060025	1876720	IHMA87_01748	1876532	1877062	+	0
IHMA87_1	peak447	27.89	2.049955	4187260	IHMA87_03910	4185885	4188086	-	0
IHMA87_1	peak456	27.25	2.017705	4360048	IHMA87_04073	4359506	4360342	+	0
IHMA87_1	peak703	27.21	2.04437	6448894	IHMA87_06041	6447583	6449787	-	0
IHMA87_1	peak600	27.11	2.0284500000000003	5558515	IHMA87_05224	5558408	5558866	-	0
IHMA87_1	peak391	27.09	1.99584	3556810	IHMA87_03289	3556812	3558470	+	1
IHMA87_1	peak114	26.99	2.03709	900173	IHMA87_00841	899869	900621	+	0
IHMA87_1	peak497	26.99	2.03709	4593113	IHMA87_04306	4591618	4593846	-	0
IHMA87_1	peak31	26.75	2.02208	301074	IHMA87_00268	300120	301502	+	0
IHMA87_1	peak368	26.47	2.02887	3156755	IHMA87_02929	3156112	3158184	+	0
IHMA87_1	peak74	26.4	2.01758	650321	IHMA87_00599	650192	650866	+	0
IHMA87_1	peak431	26.35	2.020765	3977166	IHMA87_03713	3975208	3977331	-	0
IHMA87_1	peak710	26.31	1.94429	6511371	IHMA87_06102	6510731	6512107	-	0
IHMA87_1	peak592	26.29	2.009015	5472736	IHMA87_05142	5472454	5473101	-	0
IHMA87_1	peak330	26.26	2.021535	2617604	IHMA87_02482	2617385	2618980	-	0
IHMA87_1	peak39	26.15	2.021485	376723	IHMA87_00341	376216	377808	-	0
IHMA87_1	peak361	26.1	1.957675	3093414	IHMA87_02869	3091647	3094454	+	0
IHMA87_1	peak679	26.05	2.017835	6262378	IHMA87_05870	6260815	6262890	+	0
IHMA87_1	peak107	25.87	2.016995	852840	IHMA87_00799	852345	853124	-	0
IHMA87_1	peak601	25.85	1.94836	5566488	IHMA87_05234	5566298	5566774	-	0
IHMA87_1	peak358	25.59	2.0096350000000003	3028008	IHMA87_02809	3027101	3029233	+	0
IHMA87_1	peak488	25.59	1.99884	4536641	IHMA87_04245	4534993	4537218	-	0
IHMA87_1	peak699	25.38	1.965235	6435676	IHMA87_06028	6435050	6435829	-	0
IHMA87_1	peak170	25.36	1.992965	1326552	IHMA87_01226	1322316	1327556	+	0
IHMA87_1	peak209	25.33	2.00228	1667198	IHMA87_01534	1665017	1667698	+	0
IHMA87_1	peak331	25.25	2.003045	2619850	IHMA87_02483	2619572	2620393	-	0
IHMA87_1	peak104	25.0	1.99571	803933	IHMA87_00754	803735	804244	-	0
IHMA87_1	peak650	24.95	1.996895	5963562	IHMA87_05594	5962793	5964202	+	0
IHMA87_1	peak615	24.89	1.99208	5700155	IHMA87_05373	5699974	5700597	-	0
IHMA87_1	peak535	24.22	1.97732	5014498	IHMA87_04690	5013444	5016500	+	0
IHMA87_1	peak597	24.12	1.97401	5554552	IHMA87_05222	5554341	5556854	-	0
IHMA87_1	peak136	24.04	1.974035	1086340	IHMA87_01019	1086383	1087564	+	42
IHMA87_1	peak627	23.66	1.96826	5771749	IHMA87_05439	5771323	5772750	-	0
IHMA87_1	peak344	23.66	1.953375	2686356	IHMA87_02547	2686117	2686707	+	0
IHMA87_1	peak628	23.62	1.96626	5796021	IHMA87_05459	5795655	5797544	-	0
IHMA87_1	peak405	23.52	1.94374	3636679	IHMA87_03376	3637031	3638071	+	351
IHMA87_1	peak77	23.52	1.96335	662972	IHMA87_00614	662161	663321	+	0
IHMA87_1	peak461	23.43	1.945625	4399190	IHMA87_04114	4398860	4400023	-	0
IHMA87_2	peak741	23.3	1.952625	137111	IHMA87_06270	136633	137814	-	0
IHMA87_1	peak555	23.11	1.955175	5111473	IHMA87_04796	5111128	5112570	-	0
IHMA87_1	peak184	22.97	1.94903	1453786	IHMA87_01342	1453690	1454163	+	0
