## Supplementary Dataset 2 for "Determination of the Two-Component Systems regulatory network reveals core and accessory regulations across *Pseudomonas aeruginosa* lineages": CS1_PA0034-IHMA87_00036_IHMA.tab

chrom	peakID	number_of_putative_targets	log(qvalue)	fold_enrichment	summit_position	dist_to_ATG_target1	prom_start_1	prom_end_1	strand_1	first_gene_ID_1	number_of_genes_in_operon_1	name_1	COG_1	PAO1_ID_1	PA14_ID_1	IHMA87_ID_1	homolog_group_1	putative_target_2
IHMA87_1	peak124	1	20.02	1.90833	3500291	-179	3500092	3500512	-	IHMA87_03242	3		Cell wall/membrane/envelope biogenesis	PA1875	PA14_40250	IHMA87_03242	homolog_g1930
IHMA87_1	peak61	1	19.73	1.79783	1307263	-309	1307172	1307592	+	IHMA87_01213	1		Lipid transport and metabolism	PA3741	PA14_16010	IHMA87_01213	homolog_g3835
IHMA87_1	peak129	1	19.56	1.85436	3696641	-240	3696381	3696801	-	IHMA87_03441	2		Lipid transport and metabolism	PA1764	PA14_41750	IHMA87_03441	homolog_g1813
IHMA87_1	peak111	1	18.88	1.8896	2617539	-333	2617186	2617606	-	IHMA87_02481	1		General function prediction only	PA2635	PA14_30040	IHMA87_02481	homolog_g2696
IHMA87_1	peak201	2	15.5	1.79928	6259777	-29	6259728	6260148	-	IHMA87_05868	3		Carbohydrate transport and metabolism	PA5343	PA14_70550	IHMA87_05868	homolog_g5488	-109	6259486	6259906	+	IHMA87_05869	2	oxyR	Transcription	PA5344	PA14_70560	IHMA87_05869	homolog_g5489
IHMA87_1	peak13	1	14.98	1.71855	293751	-320	293411	293831	-	IHMA87_00262	1		Signal transduction mechanisms	PA0285	PA14_03720	IHMA87_00262	homolog_g299
IHMA87_1	peak56	1	13.0	1.700515	1184379	-328	1184031	1184451	-	IHMA87_01100	1		General function prediction only	PA3849	PA14_14220	IHMA87_01100	homolog_g3944
IHMA87_1	peak91	1	12.92	1.7047599999999998	1866714	-377	1866691	1867111	+	IHMA87_01735	1		General function prediction only	PA3209	PA14_22700	IHMA87_01735	homolog_g3292
IHMA87_1	peak142	1	12.07	1.70071	4261444	-280	4261144	4261564	-	IHMA87_03983	1	aprI	Function unknown	PA1250	PA14_48040	IHMA87_03983	homolog_g1294
IHMA87_1	peak173	1	11.96	1.69386	5440944	-401	5440945	5441365	+	IHMA87_05112	1					IHMA87_05112	homolog_g7459
IHMA87_1	peak14	1	11.95	1.69145	298187	-347	298134	298554	+	IHMA87_00267	1		Signal transduction mechanisms	PA0290	PA14_03790	IHMA87_00267	homolog_g304
IHMA87_1	peak121	1	11.56	1.67887	3052149	-381	3051748	3052168	-	IHMA87_02833	1		Energy production and conversion	PA2263	PA14_35320	IHMA87_02833	homolog_g2319
IHMA87_1	peak200	1	11.3	1.66254	6246571	-391	6246160	6246580	-	IHMA87_05851	1	sphD	Amino acid transport and metabolism	PA5326	PA14_70310	IHMA87_05851	homolog_g5471
IHMA87_1	peak204	1	10.25	1.63521	6321506	-379	6321107	6321527	-	IHMA87_05925	1	cls	Lipid transport and metabolism	PA5394	PA14_71220	IHMA87_05925	homolog_g5544
