## Supplementary Dataset 2 for "Determination of the Two-Component Systems regulatory network reveals core and accessory regulations across *Pseudomonas aeruginosa* lineages": CS1_PA0034-PA14_00430_PA14.tab

chrom	peakID	number_of_putative_targets	log(qvalue)	fold_enrichment	summit_position	dist_to_ATG_target1	prom_start_1	prom_end_1	strand_1	first_gene_ID_1	number_of_genes_in_operon_1	name_1	COG_1	PAO1_ID_1	PA14_ID_1	IHMA87_ID_1	homolog_group_1	putative_target_2
refseq|NC_008463.1|chromosome	peak39	1	15.86	2.062875	3728082	-251	3727811	3728231	-	PA14_41750	1		Lipid transport and metabolism	PA1764	PA14_41750	IHMA87_03441	homolog_g1813
refseq|NC_008463.1|chromosome	peak6	1	10.93	1.852035	335072	-323	334729	335149	-	PA14_03720	1		Signal transduction mechanisms	PA0285	PA14_03720	IHMA87_00262	homolog_g299
refseq|NC_008463.1|chromosome	peak17	1	7.55	1.70411	1092765	-293	1092658	1093078	+	PA14_12760	1		"Replication, recombination and repair"	PA3950	PA14_12760	IHMA87_00996	homolog_g4046
