## Supplementary Dataset 2 for "Determination of the Two-Component Systems regulatory network reveals core and accessory regulations across *Pseudomonas aeruginosa* lineages": CS1_PA0034_PAO1.tab

chrom	peakID	number_of_putative_targets	log(qvalue)	fold_enrichment	summit_position	dist_to_ATG_target1	prom_start_1	prom_end_1	strand_1	first_gene_ID_1	number_of_genes_in_operon_1	name_1	COG_1	PAO1_ID_1	PA14_ID_1	IHMA87_ID_1	homolog_group_1	putative_target_2
refseq|NC_002516.2|chromosome	peak45	1	23.54	2.083755	1906594	-248	1906442	1906862	+	PA1764	1		Lipid transport and metabolism	PA1764	PA14_41750	IHMA87_03441	homolog_g1813
refseq|NC_002516.2|chromosome	peak85	1	15.38	1.87486	4432230	-282	4431928	4432348	-	PA3950	1		"Replication, recombination and repair"	PA3950	PA14_12760	IHMA87_00996	homolog_g4046
refseq|NC_002516.2|chromosome	peak54	1	14.67	1.84433	2491672	-392	2491664	2492084	+	PA2263	1		Energy production and conversion	PA2263	PA14_35320	IHMA87_02833	homolog_g2319
refseq|NC_002516.2|chromosome	peak59	1	12.95	1.796065	2979142	-388	2979130	2979550	+	PA2635	1		General function prediction only	PA2635	PA14_30040	IHMA87_02481	homolog_g2696
