## Supplementary Dataset 2 for "Determination of the Two-Component Systems regulatory network reveals core and accessory regulations across *Pseudomonas aeruginosa* lineages": CS2_CreB-IHMA87_00444_IHMA.tab

chrom	peakID	number_of_putative_targets	log(qvalue)	fold_enrichment	summit_position	dist_to_ATG_target1	prom_start_1	prom_end_1	strand_1	first_gene_ID_1	number_of_genes_in_operon_1	name_1	COG_1	PAO1_ID_1	PA14_ID_1	IHMA87_ID_1	homolog_group_1	putative_target_2
IHMA87_1	peak19	1	8659.53	130.47393499999998	5274073	-4	5274049	5274469	-	IHMA87_04959	1					IHMA87_04959	homolog_g7443
IHMA87_1	peak12	1	746.31	23.505445	4263079	-223	4262836	4263256	-	IHMA87_03984	1	aprA	"Secondary metabolites biosynthesis, transport and catabolism"	PA1249	PA14_48060	IHMA87_03984	homolog_g1293
IHMA87_1	peak2	1	257.46	11.94475	492711	-70	492381	492801	+	IHMA87_00446	1	creD	Defense mechanisms	PA0465	PA14_06080	IHMA87_00446	homolog_g484
IHMA87_1	peak4	1	213.02	8.853125	693825	-120	693545	693965	+	IHMA87_00649	1					IHMA87_00649	homolog_g6523
IHMA87_1	peak22	1	212.71	8.88497	5491322	-113	5491189	5491609	-	IHMA87_05158	1					IHMA87_05158	homolog_g7465
IHMA87_1	peak25	1	197.22	9.0671	6287670	-127	6287523	6287943	-	IHMA87_05896	1					IHMA87_05896	homolog_g7563
IHMA87_1	peak16	1	183.79	7.84922	4882264	-127	4882117	4882537	-	IHMA87_04577	1					IHMA87_04577	homolog_g7356
IHMA87_1	peak7	1	128.18	7.385535	2472075	-364	2471691	2472111	-	IHMA87_02356	1					IHMA87_02356	homolog_g6828
IHMA87_1	peak10	2	127.01	7.54327	3056181	-205	3055956	3056376	-	IHMA87_02837	1	ptxS	Transcription	PA2259	PA14_35370	IHMA87_02837	homolog_g2315	-371	3056152	3056572	+	IHMA87_02838	1	ptxR	Transcription	PA2258	PA14_35380	IHMA87_02838	homolog_g2314
IHMA87_1	peak13	1	104.3	6.875415	4343222	-255	4342947	4343367	-	IHMA87_04060	2	PA1157	Signal transduction mechanisms	PA1157	PA14_49440	IHMA87_04060	homolog_g1201
IHMA87_1	peak11	2	94.37	6.524005000000001	3594886	-56	3594810	3595230	-	IHMA87_03324	1	hupB	"Replication, recombination and repair"	PA1804	PA14_41210	IHMA87_03324	homolog_g1858	-380	3594486	3594906	-	IHMA87_03323	1		Function unknown	PA1804.1		IHMA87_03323	homolog_g1859
