## Supplementary Dataset 2 for "Determination of the Two-Component Systems regulatory network reveals core and accessory regulations across *Pseudomonas aeruginosa* lineages": CS2_CreB-PA14_06060_PA14.tab

chrom	peakID	number_of_putative_targets	log(qvalue)	fold_enrichment	summit_position	dist_to_ATG_target1	prom_start_1	prom_end_1	strand_1	first_gene_ID_1	number_of_genes_in_operon_1	name_1	COG_1	PAO1_ID_1	PA14_ID_1	IHMA87_ID_1	homolog_group_1	putative_target_2
refseq|NC_008463.1|chromosome	peak12	1	725.92	13.815095	3176627	-12	3176595	3177015	-	PA14_35720	1				PA14_35720		homolog_g6105
refseq|NC_008463.1|chromosome	peak8	1	297.23	17.329575	2009575	-68	2009487	2009907	-	PA14_23190	1	hutR	Transcription	PA3174	PA14_23190	IHMA87_01772	homolog_g3257
refseq|NC_008463.1|chromosome	peak5	1	181.01	11.371865	1635352	-119	1635213	1635633	-	PA14_18960	1				PA14_18960		homolog_g5948
refseq|NC_008463.1|chromosome	peak13	2	150.65	10.75127	3188162	-81	3188061	3188481	-	PA14_35820	1				PA14_35820	IHMA87_03161	homolog_g6115	-103	3187865	3188285	+	PA14_35830	1				PA14_35830		homolog_g6116
refseq|NC_008463.1|chromosome	peak17	1	92.63	6.9982500000000005	4353800	-42	4353442	4353862	+	PA14_49030	1				PA14_49030		homolog_g6197
refseq|NC_008463.1|chromosome	peak3	2	79.65	7.34067	858967	-124	858823	859243	-	PA14_09970	1	fpvB	Inorganic ion transport and metabolism	PA4168	PA14_09970		homolog_g4264	-219	858786	859206	+	PA14_09980	1		General function prediction only	PA4167	PA14_09980	IHMA87_00759	homolog_g4263
refseq|NC_008463.1|chromosome	peak19	2	49.07	5.648865000000001	4405608	-74	4405514	4405934	-	PA14_49520	2				PA14_49520	IHMA87_02908	homolog_g6201	-346	4405554	4405974	+	PA14_49530	1		Function unknown	PA1149	PA14_49530	IHMA87_04068	homolog_g1193
refseq|NC_008463.1|chromosome	peak1	1	47.12	5.357225	738004	-401	738005	738425	+	PA14_08620	3	birA	Coenzyme transport and metabolism	PA4280	PA14_08620	IHMA87_00650	homolog_g4382
refseq|NC_008463.1|chromosome	peak14	1	41.87	4.797185	3831307	-119	3831168	3831588	-	PA14_43050	4	hisA2	Function unknown	PA1656	PA14_43050	IHMA87_03512	homolog_g1705
refseq|NC_008463.1|chromosome	peak16	1	41.24	4.977404999999999	4027462	-267	4027329	4027749	+	PA14_45170	2		General function prediction only	PA1489	PA14_45170		homolog_g1535
