## Supplementary Dataset 2 for "Determination of the Two-Component Systems regulatory network reveals core and accessory regulations across *Pseudomonas aeruginosa* lineages": CS2_CreB-PA0463_PAO1.tab

chrom	peakID	number_of_putative_targets	log(qvalue)	fold_enrichment	summit_position	dist_to_ATG_target1	prom_start_1	prom_end_1	strand_1	first_gene_ID_1	number_of_genes_in_operon_1	name_1	COG_1	PAO1_ID_1	PA14_ID_1	IHMA87_ID_1	homolog_group_1	putative_target_2
refseq|NC_002516.2|chromosome	peak13	2	430.54	18.218465	5264333	-114	5264199	5264619	-	PA4690.1	1		Function unknown	PA4690.1			homolog_g4809	-377	5263936	5264356	-	PA4690.1	3		Function unknown	PA4690.1			homolog_g4809
refseq|NC_002516.2|chromosome	peak17	1	428.52	16.529935	6039814	-111	6039683	6040103	-	PA5369.1	1		Function unknown	PA5369.1			homolog_g5515
refseq|NC_002516.2|chromosome	peak0	1	403.6	16.3907	727022	-114	726736	727156	+	PA0668.5	1		Function unknown	PA0668.5			homolog_g694
refseq|NC_002516.2|chromosome	peak11	1	391.86	15.058425	4788825	-132	4788673	4789093	-	PA4280.1	1		Function unknown	PA4280.1			homolog_g4383
refseq|NC_002516.2|chromosome	peak12	2	281.7	9.357755	4956145	-116	4956009	4956429	-	PA4421	15		Function unknown	PA4421	PA14_57460	IHMA87_04739	homolog_g4529	-183	4955928	4956348	+	PA4421.1	1	rnpB	Function unknown	PA4421.1	rnpB	IHMA87_04740	homolog_g4530
refseq|NC_002516.2|chromosome	peak19	2	129.71	8.22289	6217277	-36	6216913	6217333	+	PA5524	2		"Secondary metabolites biosynthesis, transport and catabolism"	PA5524	PA14_72880	IHMA87_06068	homolog_g5676	-122	6217135	6217555	-	PA5523	2		Coenzyme transport and metabolism	PA5523	PA14_72870	IHMA87_06067	homolog_g5675
refseq|NC_002516.2|chromosome	peak3	1	128.87	8.771355	1254772	-270	1254642	1255062	+	PA1157	1	PA1157	Signal transduction mechanisms	PA1157	PA14_49440	IHMA87_04060	homolog_g1201
