## Supplementary Dataset 2 for "Determination of the Two-Component Systems regulatory network reveals core and accessory regulations across *Pseudomonas aeruginosa* lineages": CS3_AgtR-IHMA87_00593_IHMA.tab

chrom	peakID	number_of_putative_targets	log(qvalue)	fold_enrichment	summit_position	dist_to_ATG_target1	prom_start_1	prom_end_1	strand_1	first_gene_ID_1	number_of_genes_in_operon_1	name_1	COG_1	PAO1_ID_1	PA14_ID_1	IHMA87_ID_1	homolog_group_1	putative_target_2
IHMA87_1	peak1221	2	4756.12	37.109365	6205148	-120	6204868	6205288	+	IHMA87_05817	1					IHMA87_05817	homolog_g7560	-248	6204880	6205300	-	IHMA87_05816	2					IHMA87_05816	homolog_g7559
IHMA87_1	peak927	2	3029.68	27.471115	4876447	-45	4876092	4876512	+	IHMA87_04574	3		Function unknown	PA0671	PA14_55590	IHMA87_04574	homolog_g697	-144	4876283	4876703	-	IHMA87_04573	1	hemO	Inorganic ion transport and metabolism	PA0672	PA14_55580	IHMA87_04573	homolog_g698
IHMA87_1	peak587	1	2384.58	23.219985	2914333	-187	2914126	2914546	-	IHMA87_02733	2				PA14_33350	IHMA87_02733	homolog_g6098
IHMA87_1	peak115	2	2362.0	23.06322	548579	-74	548253	548673	+	IHMA87_00504	1	rsmY	Function unknown	PA0527.1	PA14_06875	IHMA87_00504	homolog_g547	-132	548427	548847	-	IHMA87_00503	1	dnr	Signal transduction mechanisms	PA0527	PA14_06870	IHMA87_00503	homolog_g546
IHMA87_1	peak224	1	2214.71	19.711135	1090666	-205	1090471	1090891	+	IHMA87_01022	1		Function unknown	PA3923	PA14_13130	IHMA87_01022	homolog_g4019
IHMA87_1	peak1134	1	2029.66	19.717795	5824347	-184	5824131	5824551	+	IHMA87_05482	2		Signal transduction mechanisms	PA4998	PA14_66090	IHMA87_05482	homolog_g5134
IHMA87_1	peak312	1	2024.16	20.727925	1516782	-90	1516472	1516892	+	IHMA87_01404	1		Lipid transport and metabolism	PA3568	PA14_18150	IHMA87_01404	homolog_g3660
IHMA87_1	peak146	1	1986.14	20.461715	645476	-115	645191	645611	+	IHMA87_00595	2		Amino acid transport and metabolism	PA0603	PA14_07860	IHMA87_00595	homolog_g624
IHMA87_1	peak1181	2	1966.29	20.321605	6040157	-104	6039861	6040281	+	IHMA87_05674	1					IHMA87_05674	homolog_g7507	-208	6039929	6040349	-	IHMA87_05673	1		Energy production and conversion	PA5190	PA14_68560	IHMA87_05673	homolog_g5332
IHMA87_1	peak615	1	1941.43	16.888215000000002	3052148	-380	3051748	3052168	-	IHMA87_02833	1		Energy production and conversion	PA2263	PA14_35320	IHMA87_02833	homolog_g2319
IHMA87_1	peak865	2	1799.54	19.12785	4524071	-286	4523765	4524185	-	IHMA87_04237	1					IHMA87_04237	homolog_g7287	-391	4524062	4524482	+	IHMA87_04238	1					IHMA87_04238	homolog_g7288
IHMA87_1	peak549	1	1769.37	18.91186	2660949	-332	2660597	2661017	-	IHMA87_02523	1					IHMA87_02523	homolog_g6916
IHMA87_1	peak923	1	1689.16	18.327625	4826671	-152	4826499	4826919	-	IHMA87_04532	1		Function unknown	PA0714	PA14_55100	IHMA87_04532	homolog_g741
IHMA87_1	peak720	1	1659.98	17.75757	3696622	-221	3696381	3696801	-	IHMA87_03441	2		Lipid transport and metabolism	PA1764	PA14_41750	IHMA87_03441	homolog_g1813
IHMA87_1	peak216	2	1407.05	16.216	1061423	-103	1061126	1061546	+	IHMA87_00999	1	rocR	Signal transduction mechanisms	PA3947	PA14_12810	IHMA87_00999	homolog_g4043	-180	1061223	1061643	-	IHMA87_00998	1	rocA1	Transcription	PA3948	PA14_12780	IHMA87_00998	homolog_g4044
IHMA87_1	peak924	2	1217.95	14.745919999999998	4827396	-26	4827022	4827442	+	IHMA87_04533	1		Function unknown	PA0712		IHMA87_04533	homolog_g739	-347	4827343	4827763	+	IHMA87_04534	1					IHMA87_04534	homolog_g7352
IHMA87_1	peak426	2	1216.18	14.7327	2036552	-7	2036159	2036579	+	IHMA87_01890	1		Transcription	PA3056	PA14_24580	IHMA87_01890	homolog_g3131	-118	2036414	2036834	-	IHMA87_01889	1		Function unknown	PA3057	PA14_24570	IHMA87_01889	homolog_g3132
IHMA87_1	peak1018	2	1155.05	14.24261	5286200	-172	5285972	5286392	+	IHMA87_04974	1					IHMA87_04974	homolog_g7446	-339	5286139	5286559	+	IHMA87_04975	9				PA14_59880	IHMA87_04975	homolog_g6353
IHMA87_1	peak128	1	1114.13	13.91292	605208	-64	605124	605544	-	IHMA87_00559	2		"Replication, recombination and repair"	PA0983		IHMA87_00559	homolog_g1024
IHMA87_1	peak465	2	1081.7	13.647745	2293159	-10	2293129	2293549	-	IHMA87_02147	1		Function unknown	PA2820	PA14_27590	IHMA87_02147	homolog_g2890	-208	2292967	2293387	+	IHMA87_02148	2					IHMA87_02148	homolog_g6696
IHMA87_1	peak1269	2	1081.02	13.645735	6426295	-67	6425962	6426382	+	IHMA87_06021	1		Function unknown	PA5477	PA14_72300	IHMA87_06021	homolog_g5628	-159	6426116	6426536	-	IHMA87_06020	1					IHMA87_06020	homolog_g7584
IHMA87_1	peak591	1	1013.81	13.09265	2920559	-228	2920387	2920807	+	IHMA87_02739	1		Transcription	PA2417	PA14_33440	IHMA87_02739	homolog_g2472
IHMA87_1	peak588	1	940.96	11.66622	2916199	-168	2915967	2916387	+	IHMA87_02734	1					IHMA87_02734	homolog_g6979
IHMA87_1	peak650	1	925.19	12.349425	3282584	-99	3282283	3282703	+	IHMA87_03049	1					IHMA87_03049	homolog_g7049
IHMA87_1	peak388	1	893.05	12.073429999999998	1898231	-125	1898086	1898506	-	IHMA87_01769	1		Signal transduction mechanisms	PA3177	PA14_23130	IHMA87_01769	homolog_g3260
IHMA87_1	peak1174	1	785.18	11.13774	6016961	-17	6016578	6016998	+	IHMA87_05651	4	arcD	Amino acid transport and metabolism	PA5170	PA14_68300	IHMA87_05651	homolog_g5309
IHMA87_1	peak622	2	759.65	9.688315	3091641	-6	3091247	3091667	+	IHMA87_02869	2				PA14_59800	IHMA87_02869	homolog_g6345	-308	3091313	3091733	-	IHMA87_02868	1					IHMA87_02868	homolog_g6991
IHMA87_1	peak882	1	716.18	10.521730000000002	4583982	-66	4583896	4584316	-	IHMA87_04299	1					IHMA87_04299	homolog_g7318
IHMA87_1	peak1168	1	705.43	10.421435	5975792	-265	5975657	5976077	+	IHMA87_05608	5		General function prediction only	PA5132	PA14_67780	IHMA87_05608	homolog_g5269
IHMA87_1	peak864	1	673.95	10.137675	4523060	-144	4522896	4523316	-	IHMA87_04236	4					IHMA87_04236	homolog_g7286
IHMA87_1	peak1210	1	669.25	9.94311	6177261	-29	6176890	6177310	+	IHMA87_05796	1					IHMA87_05796	homolog_g7539
IHMA87_1	peak995	1	650.84	9.92077	5208924	-84	5208608	5209028	+	IHMA87_04883	11				PA14_58910	IHMA87_04883	homolog_g6267
IHMA87_1	peak519	2	640.45	9.826455	2533901	-79	2533580	2534000	+	IHMA87_02420	1					IHMA87_02420	homolog_g6889	-213	2533668	2534088	-	IHMA87_02419	1					IHMA87_02419	homolog_g6888
IHMA87_1	peak709	1	618.1	9.61713	3643254	-5	3642859	3643279	+	IHMA87_03384	1					IHMA87_03384	homolog_g7147
IHMA87_1	peak576	1	614.62	9.585625	2832931	-65	2832596	2833016	+	IHMA87_02687	2					IHMA87_02687	homolog_g6967
IHMA87_1	peak280	1	605.3	9.49628	1356478	-146	1356312	1356732	-	IHMA87_01254	2	ttsR	Transcription	PA3714	PA14_16350	IHMA87_01254	homolog_g3808
IHMA87_1	peak1286	1	577.59	8.601690000000001	6504094	-229	6503845	6504265	-	IHMA87_06095	1					IHMA87_06095	homolog_g7591
IHMA87_1	peak297	1	574.17	9.202005	1458742	-182	1458524	1458944	+	IHMA87_01348	1	rsmZ	Function unknown	PA3621.1	RsmZ	IHMA87_01348	homolog_g3715
IHMA87_1	peak403	1	571.23	9.173335000000002	1941571	-127	1941298	1941718	+	IHMA87_01810	2	sawR	Transcription	PA3133	PA14_23590	IHMA87_01810	homolog_g3211
IHMA87_1	peak1191	2	571.19	8.921225	6095062	-268	6094930	6095350	+	IHMA87_05725	1	ppx	Nucleotide transport and metabolism	PA5241	PA14_69220	IHMA87_05725	homolog_g5385	-346	6094696	6095116	-	IHMA87_05723	1					IHMA87_05723	homolog_g7510
IHMA87_1	peak694	2	539.83	8.866115	3594905	-75	3594810	3595230	-	IHMA87_03324	1	hupB	"Replication, recombination and repair"	PA1804	PA14_41210	IHMA87_03324	homolog_g1858	-399	3594486	3594906	-	IHMA87_03323	1		Function unknown	PA1804.1		IHMA87_03323	homolog_g1859
IHMA87_1	peak1022	1	531.53	8.788315	5295144	-311	5294813	5295233	-	IHMA87_04984	1					IHMA87_04984	homolog_g7447
IHMA87_1	peak279	1	523.03	8.705095	1352071	-157	1351894	1352314	-	IHMA87_01252	1					IHMA87_01252	homolog_g6612
IHMA87_1	peak674	2	510.34	8.57815	3431171	-162	3430989	3431409	-	IHMA87_03182	1					IHMA87_03182	homolog_g7069	-261	3431032	3431452	+	IHMA87_03183	1					IHMA87_03183	homolog_g7070
IHMA87_1	peak1291	1	491.74	8.395769999999999	6521637	15	6521632	6522052	-	IHMA87_06113	4	gidA	"Cell cycle control, cell division, chromosome partitioning"	PA5565	PA14_73370	IHMA87_06113	homolog_g5717
IHMA87_1	peak63	1	482.46	8.296775	298189	-345	298134	298554	+	IHMA87_00267	1		Signal transduction mechanisms	PA0290	PA14_03790	IHMA87_00267	homolog_g304
IHMA87_1	peak193	2	480.18	8.273209999999999	895480	-225	895235	895655	-	IHMA87_00837	3		Function unknown	PA4087	PA14_11050	IHMA87_00837	homolog_g4183	-234	895314	895734	+	IHMA87_00838	6					IHMA87_00838	homolog_g6544
IHMA87_1	peak1090	1	478.34	8.25732	5615218	-18	5615180	5615600	-	IHMA87_05286	1					IHMA87_05286	homolog_g7478
IHMA87_2	peak1332	1	446.57	7.93514	179499	-133	179232	179652	+	IHMA87_06313	5					IHMA87_06313	homolog_g7789
IHMA87_1	peak816	2	441.56	7.88086	4258855	-112	4258567	4258987	+	IHMA87_03982	1		Signal transduction mechanisms	PA1251	PA14_48030	IHMA87_03982	homolog_g1295	-137	4258698	4259118	-	IHMA87_03981	1		Energy production and conversion	PA1252	PA14_48020	IHMA87_03981	homolog_g1296
IHMA87_1	peak1124	1	432.16	7.78425	5775032	-310	5774702	5775122	-	IHMA87_05441	9		Carbohydrate transport and metabolism	PA4949	PA14_65390	IHMA87_05441	homolog_g5085
IHMA87_1	peak999	1	428.64	7.36013	5222690	-104	5222566	5222986	-	IHMA87_04901	1				PA14_59500	IHMA87_04901	homolog_g6317
IHMA87_1	peak495	1	418.26	7.640784999999999	2452555	-294	2452449	2452869	+	IHMA87_02330	1				PA14_28540	IHMA87_02330	homolog_g6020
IHMA87_1	peak491	1	399.54	7.127915	2443314	18	2442896	2443316	+	IHMA87_02315	1		General function prediction only	PA2762	PA14_28380	IHMA87_02315	homolog_g2826
IHMA87_1	peak1189	1	392.01	7.364865	6085464	-144	6085300	6085720	-	IHMA87_05715	3		Cell wall/membrane/envelope biogenesis	PA5232	PA14_69090	IHMA87_05715	homolog_g5376
IHMA87_1	peak1226	2	390.22	7.346774999999999	6237285	-18	6236903	6237323	+	IHMA87_05845	4	coaC	Coenzyme transport and metabolism	PA5320	PA14_70240	IHMA87_05845	homolog_g5465	-122	6237143	6237563	-	IHMA87_05844	1	radC	"Replication, recombination and repair"	PA5319	PA14_70230	IHMA87_05844	homolog_g5464
IHMA87_1	peak262	1	381.52	7.2528	1258174	-59	1257833	1258253	+	IHMA87_01168	1		Function unknown	PA3785	PA14_15120	IHMA87_01168	homolog_g3879
IHMA87_1	peak478	1	379.13	7.098065	2364542	-164	2364358	2364778	-	IHMA87_02222	1					IHMA87_02222	homolog_g6769
IHMA87_1	peak457	2	362.7	7.04655	2229508	-141	2229347	2229767	-	IHMA87_02079	1	atuA	Function unknown	PA2886	PA14_26750	IHMA87_02079	homolog_g2958	-141	2229249	2229669	+	IHMA87_02080	1	atuR	Transcription	PA2885	PA14_26760	IHMA87_02080	homolog_g2957
IHMA87_1	peak765	1	362.69	7.04499	3907928	-323	3907585	3908005	-	IHMA87_03647	2	zipA	"Cell cycle control, cell division, chromosome partitioning"	PA1528	PA14_44670	IHMA87_03647	homolog_g1574
IHMA87_1	peak374	1	352.16	6.935905	1820807	-168	1820619	1821039	-	IHMA87_01686	1		General function prediction only	PA3258	PA14_21870	IHMA87_01686	homolog_g3341
IHMA87_1	peak484	2	343.23	6.83272	2400934	-54	2400860	2401280	-	IHMA87_02262	2	copR	Signal transduction mechanisms	PA2809	PA14_27810	IHMA87_02262	homolog_g2876	-71	2400605	2401025	+	IHMA87_02263	1	ptrA	Function unknown	PA2808	PA14_27830	IHMA87_02263	homolog_g2875
IHMA87_1	peak157	1	341.56	6.81761	693743	-202	693545	693965	+	IHMA87_00649	1					IHMA87_00649	homolog_g6523
IHMA87_1	peak935	2	336.99	6.765160000000001	4924193	-193	4923986	4924406	+	IHMA87_04607	1	flp	"Intracellular trafficking, secretion, and vesicular transport"	PA4306	PA14_55940	IHMA87_04607	homolog_g4413	-221	4923952	4924372	-	IHMA87_04606	7	rcpC	"Intracellular trafficking, secretion, and vesicular transport"	PA4305	PA14_55930	IHMA87_04606	homolog_g4412
IHMA87_1	peak928	1	331.9	6.700564999999999	4882338	-201	4882117	4882537	-	IHMA87_04577	1					IHMA87_04577	homolog_g7356
IHMA87_1	peak1065	1	329.92	6.686685	5491410	-201	5491189	5491609	-	IHMA87_05158	1					IHMA87_05158	homolog_g7465
IHMA87_1	peak679	1	329.41	6.5257950000000005	3455849	-191	3455640	3456060	+	IHMA87_03200	2				PA14_39700	IHMA87_03200	homolog_g6149
IHMA87_1	peak487	1	322.07	6.598125	2420912	-335	2420557	2420977	-	IHMA87_02284	1		Function unknown	PA2789	PA14_28040	IHMA87_02284	homolog_g2856
IHMA87_1	peak561	1	313.9	6.501754999999999	2708598	-195	2708393	2708813	+	IHMA87_02578	1					IHMA87_02578	homolog_g6957
IHMA87_1	peak398	1	313.72	6.49707	1928286	-255	1928141	1928561	+	IHMA87_01796	2					IHMA87_01796	homolog_g6650
IHMA87_1	peak236	1	311.61	6.476934999999999	1136718	-115	1136583	1137003	-	IHMA87_01058	1	tpbA	Signal transduction mechanisms	PA3885	PA14_13660	IHMA87_01058	homolog_g3981
IHMA87_1	peak1240	1	309.68	6.423629999999999	6287742	-199	6287523	6287943	-	IHMA87_05896	1					IHMA87_05896	homolog_g7563
IHMA87_1	peak175	1	308.98	6.4474100000000005	760798	-188	760590	761010	-	IHMA87_00719	1	phzS	Coenzyme transport and metabolism	PA4217	PA14_09400	IHMA87_00719	homolog_g4313
IHMA87_1	peak482	1	298.95	6.333005	2389643	-210	2389453	2389873	+	IHMA87_02252	1					IHMA87_02252	homolog_g6799
IHMA87_1	peak511	1	296.89	6.309125	2509076	-164	2508892	2509312	-	IHMA87_02392	1					IHMA87_02392	homolog_g6862
IHMA87_1	peak37	1	296.65	6.307725	149046	-395	149041	149461	+	IHMA87_00130	1		Function unknown	PA0127	PA14_01550	IHMA87_00130	homolog_g139
IHMA87_1	peak839	2	296.17	6.29943	4368755	-28	4368707	4369127	-	IHMA87_04082	1		Function unknown	PA1122	PA14_49870	IHMA87_04082	homolog_g1166	-183	4368538	4368958	+	IHMA87_04083	3	yfiR	Function unknown	PA1121	PA14_49880	IHMA87_04083	homolog_g1165
IHMA87_1	peak432	1	288.48	6.209885	2083195	-339	2082836	2083256	-	IHMA87_01935	1		Function unknown	PA3031.1		IHMA87_01935	homolog_g3106
IHMA87_1	peak602	1	287.28	6.200525	2971052	-165	2970867	2971287	-	IHMA87_02761	1	pvdN	Amino acid transport and metabolism	PA2394	PA14_33720	IHMA87_02761	homolog_g2450
IHMA87_1	peak227	1	286.15	6.184555	1094164	-393	1094157	1094577	+	IHMA87_01024	1		Transcription	PA3921	PA14_13150	IHMA87_01024	homolog_g4017
IHMA87_1	peak152	2	282.15	6.141695	681636	-90	681526	681946	-	IHMA87_00637	1		Function unknown	PA0661	PA14_08470	IHMA87_00637	homolog_g682	-200	681436	681856	+	IHMA87_00638	3	argC	Amino acid transport and metabolism	PA0662	PA14_08480	IHMA87_00638	homolog_g683
IHMA87_1	peak55	1	276.75	6.07391	236060	-352	235688	236108	-	IHMA87_00207	1					IHMA87_00207	homolog_g6479
IHMA87_1	peak507	1	273.47	6.03744	2497126	-224	2496882	2497302	-	IHMA87_02378	1					IHMA87_02378	homolog_g6848
IHMA87_1	peak265	1	254.1	5.805175	1280252	-371	1280223	1280643	+	IHMA87_01189	1		Function unknown	PA3765	PA14_15710	IHMA87_01189	homolog_g3859
IHMA87_1	peak885	1	251.82	5.77616	4600747	-391	4600738	4601158	+	IHMA87_04313	1		General function prediction only	PA0924	PA14_52300	IHMA87_04313	homolog_g964
IHMA87_1	peak1083	1	250.28	5.756045	5564704	-96	5564588	5565008	-	IHMA87_05230	4	ftsH	"Posttranslational modification, protein turnover, chaperones"	PA4751	PA14_62860	IHMA87_05230	homolog_g4883
IHMA87_1	peak508	1	250.04	5.752	2498029	-5	2498004	2498424	-	IHMA87_02379	1					IHMA87_02379	homolog_g6849
IHMA87_1	peak272	2	246.08	5.70694	1317997	-40	1317637	1318057	+	IHMA87_01222	2		Function unknown	PA3732	PA14_16140	IHMA87_01222	homolog_g3826	-290	1317687	1318107	-	IHMA87_01221	1		Energy production and conversion	PA3733	PA14_16130	IHMA87_01221	homolog_g3827
IHMA87_1	peak811	1	239.42	5.61969	4209734	-127	4209587	4210007	-	IHMA87_03932	3	hxuI	Transcription	PA1300	PA14_47400	IHMA87_03932	homolog_g1345
IHMA87_1	peak1267	1	228.84	5.494425	6423822	-344	6423458	6423878	-	IHMA87_06018	1		Transcription	PA5475	PA14_72260	IHMA87_06018	homolog_g5626
IHMA87_1	peak743	1	223.02	5.41887	3825879	-91	3825570	3825990	+	IHMA87_03566	1		Transcription	PA1603	PA14_43770	IHMA87_03566	homolog_g1652
IHMA87_1	peak590	1	218.52	5.36395	2919166	-187	2918959	2919379	-	IHMA87_02736	1		Function unknown	PA2420	PA14_33410	IHMA87_02736	homolog_g2475
IHMA87_1	peak567	2	215.25	5.321540000000001	2735026	-204	2734830	2735250	+	IHMA87_02604	1					IHMA87_02604	homolog_g6964	-212	2734794	2735214	-	IHMA87_02603	1					IHMA87_02603	homolog_g6963
IHMA87_1	peak729	2	212.11	5.28124	3729037	-20	3728997	3729417	-	IHMA87_03475	1		Function unknown	PA1728	PA14_42200	IHMA87_03475	homolog_g1777	-344	3728981	3729401	+	IHMA87_03476	1	mucR	Signal transduction mechanisms	PA1727	PA14_42220	IHMA87_03476	homolog_g1776
IHMA87_1	peak666	1	209.82	5.252185000000001	3381619	-327	3381272	3381692	-	IHMA87_03136	1	exaC	Energy production and conversion	PA1984	PA14_38840	IHMA87_03136	homolog_g2039
IHMA87_1	peak48	1	207.97	5.230015	215186	-390	215176	215596	+	IHMA87_00186	3	pntAA	Energy production and conversion	PA0195	PA14_02450	IHMA87_00186	homolog_g207
IHMA87_1	peak1260	1	203.66	5.173475	6380770	-380	6380750	6381170	+	IHMA87_05978	1		Function unknown	PA5444	PA14_71880	IHMA87_05978	homolog_g5594
IHMA87_2	peak1293	1	200.85	5.136785	340	-180	120	540	+	IHMA87_06119	1					IHMA87_06119	homolog_g7595
IHMA87_1	peak1087	2	195.11	5.06185	5580603	-93	5580296	5580716	+	IHMA87_05248	1	smpB	"Posttranslational modification, protein turnover, chaperones"	PA4768	PA14_63060	IHMA87_05248	homolog_g4901	-182	5580401	5580821	-	IHMA87_05247	2		Lipid transport and metabolism	PA4767	PA14_63050	IHMA87_05247	homolog_g4900
IHMA87_1	peak855	2	191.59	5.014245000000001	4502107	-87	4502000	4502420	-	IHMA87_04217	4	dapA	Amino acid transport and metabolism	PA1010	PA14_51270	IHMA87_04217	homolog_g1051	-98	4501805	4502225	+	IHMA87_04218	2		Amino acid transport and metabolism	PA1009	PA14_51280	IHMA87_04218	homolog_g1050
IHMA87_1	peak1000	1	180.14	4.86117	5226561	-191	5226350	5226770	-	IHMA87_04909	1				PA14_59400	IHMA87_04909	homolog_g6310
IHMA87_1	peak435	1	180.13	4.86078	2095929	-383	2095912	2096332	+	IHMA87_01948	1		General function prediction only	PA3019	PA14_25020	IHMA87_01948	homolog_g3093
IHMA87_1	peak668	1	179.74	4.86006	3399254	-98	3398952	3399372	+	IHMA87_03150	1		Function unknown	PA1970	PA14_39060	IHMA87_03150	homolog_g2025
IHMA87_1	peak341	1	178.7	4.69284	1649810	-393	1649397	1649817	-	IHMA87_01518	1		Transcription	PA3423	PA14_19800	IHMA87_01518	homolog_g3513
IHMA87_1	peak543	2	178.05	4.836485	2631629	-95	2631514	2631934	-	IHMA87_02494	1	cspD	Transcription	PA2622	PA14_30200	IHMA87_02494	homolog_g2683	-132	2631361	2631781	+	IHMA87_02495	2				PA14_30210	IHMA87_02495	homolog_g6041
IHMA87_1	peak903	1	177.35	4.821875	4726087	-67	4725754	4726174	+	IHMA87_04433	1					IHMA87_04433	homolog_g7341
IHMA87_1	peak85	1	177.0	4.820085000000001	376130	-44	376066	376486	-	IHMA87_00340	1	coaD	Coenzyme transport and metabolism	PA0363	PA14_04760	IHMA87_00340	homolog_g379
IHMA87_1	peak117	2	176.13	4.806649999999999	559415	-104	559291	559711	-	IHMA87_00516	1	dsbB	"Posttranslational modification, protein turnover, chaperones"	PA0538	PA14_07000	IHMA87_00516	homolog_g558	-123	559138	559558	+	IHMA87_00517	1		General function prediction only	PA0539	PA14_07010	IHMA87_00517	homolog_g559
IHMA87_1	peak414	1	174.27	4.7875250000000005	1998655	-267	1998522	1998942	+	IHMA87_01867	1		Function unknown	PA3081	PA14_24300	IHMA87_01867	homolog_g3156
IHMA87_1	peak210	1	171.37	4.697745	1038616	-301	1038517	1038937	+	IHMA87_00974	1					IHMA87_00974	homolog_g6564
IHMA87_1	peak982	1	166.87	4.681744999999999	5145574	-166	5145340	5145760	+	IHMA87_04822	1		Amino acid transport and metabolism	PA4500	PA14_58390	IHMA87_04822	homolog_g4610
IHMA87_1	peak144	2	165.48	4.661625	640983	-13	640950	641370	-	IHMA87_00591	1		Function unknown	PA0599	PA14_07810	IHMA87_00591	homolog_g620	-139	640722	641142	+	IHMA87_00592	2		Amino acid transport and metabolism	PA0600	PA14_07820	IHMA87_00592	homolog_g621
IHMA87_1	peak342	1	164.12	4.33166	1651283	-170	1651053	1651473	+	IHMA87_01520	1		Function unknown	PA3421	PA14_19830	IHMA87_01520	homolog_g3511
IHMA87_1	peak1266	1	163.58	4.637454999999999	6408418	-401	6408419	6408839	+	IHMA87_06003	1					IHMA87_06003	homolog_g7583
IHMA87_1	peak883	1	161.14	4.602035	4591645	-278	4591347	4591767	-	IHMA87_04305	2	cysM	Amino acid transport and metabolism	PA0932	PA14_52210	IHMA87_04305	homolog_g972
IHMA87_1	peak225	1	159.46	4.58296	1092564	-293	1092457	1092877	+	IHMA87_01023	1		Function unknown	PA3922	PA14_13140	IHMA87_01023	homolog_g4018
IHMA87_1	peak1250	1	156.52	4.536405	6318084	3	6318067	6318487	-	IHMA87_05923	1		"Translation, ribosomal structure and biogenesis"	PA5392	PA14_71200	IHMA87_05923	homolog_g5542
IHMA87_1	peak402	1	144.46	4.36702	1938267	-142	1938009	1938429	+	IHMA87_01804	1		Transcription	PA3135	PA14_23540	IHMA87_01804	homolog_g3217
IHMA87_1	peak11	1	142.52	4.340534999999999	39794	-125	39519	39939	+	IHMA87_00041	1		Function unknown	PA0039	PA14_00480	IHMA87_00041	homolog_g51
IHMA87_1	peak205	1	141.88	4.328405	1029317	7	1028910	1029330	+	IHMA87_00967	3					IHMA87_00967	homolog_g6557
IHMA87_1	peak783	1	140.92	4.315555	4067613	-16	4067229	4067649	+	IHMA87_03797	1		"Secondary metabolites biosynthesis, transport and catabolism"	PA2682	PA14_29420	IHMA87_03797	homolog_g2743
IHMA87_1	peak732	1	140.34	4.306865	3746212	-272	3746084	3746504	+	IHMA87_03491	1		"Secondary metabolites biosynthesis, transport and catabolism"	PA1677	PA14_42820	IHMA87_03491	homolog_g1726
IHMA87_1	peak573	1	137.5	4.259309999999999	2793988	-29	2793617	2794037	+	IHMA87_02650	1		Function unknown	PA2501	PA14_32310	IHMA87_02650	homolog_g2556
IHMA87_1	peak1109	1	137.11	4.258825	5697825	-304	5697729	5698149	+	IHMA87_05370	1		Function unknown	PA4881	PA14_64530	IHMA87_05370	homolog_g5015
IHMA87_1	peak1054	1	133.33	4.20096	5438569	-56	5438493	5438913	-	IHMA87_05108	1		Function unknown	PA4644	PA14_61450	IHMA87_05108	homolog_g4760
IHMA87_1	peak690	2	133.33	4.2011400000000005	3556758	-54	3556412	3556832	+	IHMA87_03289	2	cysI	Inorganic ion transport and metabolism	PA1838	PA14_40770	IHMA87_03289	homolog_g1893	-217	3556521	3556941	-	IHMA87_03288	1					IHMA87_03288	homolog_g7095
IHMA87_1	peak87	1	130.46	3.814445	378658	-247	378391	378811	-	IHMA87_00342	1		Function unknown	PA0365	PA14_04790	IHMA87_00342	homolog_g381
IHMA87_1	peak149	2	129.3	4.14419	654801	-95	654686	655106	-	IHMA87_00603	1	prtR	Transcription	PA0611	PA14_07960	IHMA87_00603	homolog_g632	-363	654764	655184	+	IHMA87_00604	1					IHMA87_00604	homolog_g6512
IHMA87_1	peak431	1	128.7	4.13049	2073225	-33	2073172	2073592	-	IHMA87_01924	3					IHMA87_01924	homolog_g6673
IHMA87_1	peak967	2	126.22	4.09704	5077227	-57	5077150	5077570	-	IHMA87_04756	1		Lipid transport and metabolism	PA4435		IHMA87_04756	homolog_g4544	-107	5076934	5077354	+	IHMA87_04757	1		Transcription	PA4436	PA14_57630	IHMA87_04757	homolog_g4545
IHMA87_1	peak1059	1	125.62	4.085240000000001	5467590	-64	5467254	5467674	+	IHMA87_05139	1					IHMA87_05139	homolog_g7463
IHMA87_1	peak1099	2	121.02	4.018319999999999	5657182	-174	5656988	5657408	-	IHMA87_05330	2		Function unknown	PA4842	PA14_64030	IHMA87_05330	homolog_g4976	-179	5656961	5657381	+	IHMA87_05331	1		Signal transduction mechanisms	PA4843	PA14_64050	IHMA87_05331	homolog_g4977
IHMA87_1	peak90	1	119.55	3.9943	396407	-360	396027	396447	-	IHMA87_00362	1		Function unknown	PA0384	PA14_05020	IHMA87_00362	homolog_g400
IHMA87_1	peak778	1	119.51	3.991685	3990137	-246	3989871	3990291	-	IHMA87_03726	1	fliK	Cell motility	PA1441	PA14_45830	IHMA87_03726	homolog_g1487
IHMA87_1	peak84	1	118.31	3.975785	362166	-97	361863	362283	+	IHMA87_00327	1	folA	Coenzyme transport and metabolism	PA0350	PA14_04580	IHMA87_00327	homolog_g366
IHMA87_1	peak5	1	109.66	3.84193	11113	-201	10914	11334	+	IHMA87_00009	1	tag	"Replication, recombination and repair"	PA0010	PA14_00110	IHMA87_00009	homolog_g22
IHMA87_1	peak1183	1	109.37	3.836045	6055707	-375	6055682	6056102	+	IHMA87_05688	1		"Intracellular trafficking, secretion, and vesicular transport"	PA5205	PA14_68750	IHMA87_05688	homolog_g5348
IHMA87_1	peak400	1	108.78	3.8297	1932326	-71	1932235	1932655	-	IHMA87_01799	1					IHMA87_01799	homolog_g6652
IHMA87_1	peak1121	1	108.69	3.82132	5764694	-182	5764492	5764912	-	IHMA87_05432	1		Function unknown	PA4940	PA14_65260	IHMA87_05432	homolog_g5076
IHMA87_2	peak1321	2	107.54	3.54848	114917	-79	114818	115238	-	IHMA87_06236	3					IHMA87_06236	homolog_g7712	-103	114620	115040	+	IHMA87_06237	1					IHMA87_06237	homolog_g7713
IHMA87_1	peak92	1	107.33	3.801965	409139	-370	408749	409169	-	IHMA87_00376	1		Inorganic ion transport and metabolism	PA0397	PA14_05200	IHMA87_00376	homolog_g413
IHMA87_1	peak649	2	105.92	3.781260000000001	3281968	-88	3281860	3282280	-	IHMA87_03047	1		Transcription	PA2076	PA14_37660	IHMA87_03047	homolog_g2131	-360	3281928	3282348	+	IHMA87_03048	1				PA14_37670	IHMA87_03048	homolog_g6141
IHMA87_1	peak1015	2	104.02	3.499095	5271830	-69	5271741	5272161	-	IHMA87_04957	5					IHMA87_04957	homolog_g7441	-147	5271577	5271997	+	IHMA87_04958	1					IHMA87_04958	homolog_g7442
IHMA87_1	peak719	1	102.7	3.729415	3685871	-220	3685631	3686051	-	IHMA87_03433	1		Coenzyme transport and metabolism	PA1772	PA14_41640	IHMA87_03433	homolog_g1821
IHMA87_1	peak256	1	101.94	3.714545	1227863	-236	1227699	1228119	+	IHMA87_01136	2		"Translation, ribosomal structure and biogenesis"	PA3817	PA14_14690	IHMA87_01136	homolog_g3911
IHMA87_1	peak1212	1	101.85	3.71516	6187225	-112	6187093	6187513	-	IHMA87_05803	1					IHMA87_05803	homolog_g7546
IHMA87_1	peak223	1	101.34	3.707845	1085044	-94	1084738	1085158	+	IHMA87_01017	1		Function unknown	PA3928	PA14_13050	IHMA87_01017	homolog_g4024
IHMA87_2	peak1306	1	100.99	3.70191	61047	-369	61016	61436	+	IHMA87_06180	1					IHMA87_06180	homolog_g7656
IHMA87_1	peak463	2	100.12	3.69083	2271236	-53	2271163	2271583	-	IHMA87_02126	1		Lipid transport and metabolism	PA2841	PA14_27360	IHMA87_02126	homolog_g2911	-289	2271125	2271545	+	IHMA87_02127	1		"Replication, recombination and repair"	PA2840	PA14_27370	IHMA87_02127	homolog_g2910
IHMA87_1	peak393	1	99.56	3.68069	1918446	14	1918032	1918452	+	IHMA87_01787	1					IHMA87_01787	homolog_g6641
IHMA87_1	peak638	1	97.85	3.65333	3179877	-382	3179475	3179895	-	IHMA87_02949	1		General function prediction only	PA2190		IHMA87_02949	homolog_g2246
IHMA87_1	peak1219	1	96.45	3.62789	6202306	-330	6202236	6202656	+	IHMA87_05814	1					IHMA87_05814	homolog_g7557
IHMA87_1	peak530	1	95.04	3.60362	2572751	-388	2572343	2572763	-	IHMA87_02440	2		"Posttranslational modification, protein turnover, chaperones"	PA2725	PA14_28920	IHMA87_02440	homolog_g2787
IHMA87_1	peak104	1	94.88	3.59701	505513	-337	505156	505576	-	IHMA87_00458	1		Coenzyme transport and metabolism	PA0476	PA14_06230	IHMA87_00458	homolog_g495
IHMA87_1	peak215	1	92.19	3.47671	1050498	-195	1050283	1050703	-	IHMA87_00986	1					IHMA87_00986	homolog_g6576
IHMA87_1	peak566	1	91.99	3.5537850000000004	2733185	-399	2732766	2733186	-	IHMA87_02601	2		Inorganic ion transport and metabolism	PA2549	PA14_31610	IHMA87_02601	homolog_g2604
IHMA87_1	peak454	1	91.19	3.538625	2217258	-76	2216934	2217354	+	IHMA87_02071	1		Function unknown	PA2894	PA14_26620	IHMA87_02071	homolog_g2966
IHMA87_1	peak789	1	91.15	3.537345	4094944	-30	4094894	4095314	-	IHMA87_03819	1		Energy production and conversion	PA2694	PA14_29280	IHMA87_03819	homolog_g2756
IHMA87_1	peak813	1	90.05	3.52201	4215581	-117	4215298	4215718	+	IHMA87_03940	1		Inorganic ion transport and metabolism	PA1292	PA14_47500	IHMA87_03940	homolog_g1337
IHMA87_1	peak1242	1	89.29	3.50787	6291343	-359	6290964	6291384	-	IHMA87_05899	1					IHMA87_05899	homolog_g7566
IHMA87_1	peak303	1	88.47	3.43687	1480591	-279	1480292	1480712	-	IHMA87_01368	1		Amino acid transport and metabolism	PA3602	PA14_17690	IHMA87_01368	homolog_g3695
IHMA87_1	peak1067	1	87.16	3.43871	5495030	-380	5494630	5495050	-	IHMA87_05161	1					IHMA87_05161	homolog_g7468
IHMA87_1	peak155	1	84.8	3.331135	690184	-320	690104	690524	+	IHMA87_00646	1					IHMA87_00646	homolog_g6520
IHMA87_1	peak1196	1	84.46	3.42424	6141282	-26	6141236	6141656	-	IHMA87_05772	1					IHMA87_05772	homolog_g7515
IHMA87_1	peak267	1	84.09	3.41851	1295254	-229	1295005	1295425	-	IHMA87_01197	5		Transcription	PA3757	PA14_15830	IHMA87_01197	homolog_g3851
IHMA87_1	peak178	2	83.7	3.355745	789226	-87	789119	789539	-	IHMA87_00740	1	pqsL	Coenzyme transport and metabolism	PA4190	PA14_09700	IHMA87_00740	homolog_g4286	-188	789014	789434	+	IHMA87_00741	1					IHMA87_00741	homolog_g6531
IHMA87_1	peak1207	1	83.62	3.40918	6168464	-258	6168322	6168742	+	IHMA87_05790	3					IHMA87_05790	homolog_g7533
IHMA87_1	peak512	1	82.76	3.3941600000000003	2511503	-302	2511181	2511601	-	IHMA87_02394	1					IHMA87_02394	homolog_g6864
IHMA87_1	peak458	3	82.52	3.08673	2231370	-54	2231296	2231716	-	IHMA87_02082	1		Function unknown	PA2883	PA14_26780	IHMA87_02082	homolog_g2955	-170	2231140	2231560	+	IHMA87_02083	2		Signal transduction mechanisms	PA2882	PA14_26810	IHMA87_02083	homolog_g2954	-360	2230990	2231410	-	IHMA87_02081	1		General function prediction only	PA2884	PA14_26770	IHMA87_02081	homolog_g2956
IHMA87_1	peak939	1	81.44	3.37151	4937225	-281	4936924	4937344	-	IHMA87_04616	1	purU1	Nucleotide transport and metabolism	PA4314	PA14_56060	IHMA87_04616	homolog_g4421
IHMA87_1	peak509	1	81.15	3.36832	2506685	-17	2506302	2506722	+	IHMA87_02390	1					IHMA87_02390	homolog_g6860
IHMA87_1	peak531	2	80.69	3.358	2575725	-12	2575693	2576113	-	IHMA87_02444	1	fphR	Transcription	PA2665	PA14_29620	IHMA87_02444	homolog_g2726	-142	2575467	2575887	+	IHMA87_02445	1	fhp	Energy production and conversion	PA2664	PA14_29640	IHMA87_02445	homolog_g2725
IHMA87_1	peak1187	2	80.36	3.353605	6079870	-34	6079504	6079924	+	IHMA87_05712	1		Function unknown	PA5229	PA14_69050	IHMA87_05712	homolog_g5373	-151	6079699	6080119	-	IHMA87_05711	1					IHMA87_05711	homolog_g7509
IHMA87_1	peak985	1	79.87	3.04934	5148818	-253	5148671	5149091	+	IHMA87_04824	5		Amino acid transport and metabolism	PA4502	PA14_58420	IHMA87_04824	homolog_g4612
IHMA87_1	peak485	2	79.08	3.33337	2405913	9	2405902	2406322	-	IHMA87_02270	1		General function prediction only	PA2801	PA14_27910	IHMA87_02270	homolog_g2868	-112	2405625	2406045	+	IHMA87_02271	1		Cell wall/membrane/envelope biogenesis	PA2800	PA14_27920	IHMA87_02271	homolog_g2867
IHMA87_1	peak1085	1	78.06	3.316635	5571625	-185	5571410	5571830	+	IHMA87_05238	1					IHMA87_05238	homolog_g7473
IHMA87_2	peak1334	1	77.81	3.305405	184094	-14	184060	184480	-	IHMA87_06318	1					IHMA87_06318	homolog_g7794
IHMA87_1	peak887	1	75.92	3.27898	4618193	-331	4617842	4618262	-	IHMA87_04327	1					IHMA87_04327	homolog_g7320
IHMA87_1	peak182	2	75.41	3.26408	814069	16	813653	814073	+	IHMA87_00766	1				PA14_10090	IHMA87_00766	homolog_g5883	-119	813930	814350	-	IHMA87_00765	2				PA14_10080	IHMA87_00765	homolog_g5882
IHMA87_2	peak1314	1	74.63	3.256005	82193	-373	81800	82220	-	IHMA87_06199	1					IHMA87_06199	homolog_g7675
IHMA87_1	peak181	2	73.92	3.23876	798294	-75	797969	798389	+	IHMA87_00749	1					IHMA87_00749	homolog_g6534	-161	798113	798533	-	IHMA87_00748	1		Function unknown	PA4179	PA14_09850	IHMA87_00748	homolog_g4275
IHMA87_1	peak1264	1	73.2	3.214155	6398431	-138	6398169	6398589	+	IHMA87_05995	1					IHMA87_05995	homolog_g7575
IHMA87_1	peak1028	1	70.96	3.1839500000000003	5306986	-46	5306920	5307340	-	IHMA87_04995	3					IHMA87_04995	homolog_g7451
IHMA87_1	peak722	1	70.84	3.1844900000000003	3698593	-346	3698227	3698647	-	IHMA87_03443	1		General function prediction only	PA1762	PA14_41780	IHMA87_03443	homolog_g1811
IHMA87_1	peak546	1	70.79	3.069115	2648797	-255	2648652	2649072	+	IHMA87_02513	1		Function unknown	PA2603.1		IHMA87_02513	homolog_g2664
IHMA87_1	peak1247	1	69.85	3.161895	6299512	-376	6299116	6299536	-	IHMA87_05905	3	betI	Transcription	PA5374	PA14_70970	IHMA87_05905	homolog_g5524
IHMA87_1	peak1195	2	68.34	3.134965	6127741	-57	6127664	6128084	-	IHMA87_05757	1		Inorganic ion transport and metabolism	PA5275	PA14_69640	IHMA87_05757	homolog_g5419	-197	6127538	6127958	+	IHMA87_05758	6	lppL	Cell motility	PA5276	PA14_69660	IHMA87_05758	homolog_g5420
IHMA87_1	peak584	1	66.34	3.10334	2885993	-263	2885856	2886276	+	IHMA87_02721	1					IHMA87_02721	homolog_g6975
IHMA87_1	peak332	1	66.31	3.09837	1597093	-183	1596876	1597296	+	IHMA87_01469	1		"Cell cycle control, cell division, chromosome partitioning"	PA3481	PA14_19065	IHMA87_01469	homolog_g3572
IHMA87_1	peak474	1	66.14	3.0950300000000004	2334211	-281	2333910	2334330	-	IHMA87_02186	4					IHMA87_02186	homolog_g6733
IHMA87_1	peak1234	1	65.84	3.092945	6256528	-147	6256275	6256695	+	IHMA87_05865	1		Function unknown	PA5340	PA14_70490	IHMA87_05865	homolog_g5485
IHMA87_1	peak574	1	64.61	3.064795	2810959	-107	2810666	2811086	+	IHMA87_02668	2		Energy production and conversion	PA2482	PA14_32530	IHMA87_02668	homolog_g2537
IHMA87_1	peak768	1	63.67	3.048935	3930660	-297	3930557	3930977	+	IHMA87_03667	1		Transcription	PA1504	PA14_44980	IHMA87_03667	homolog_g1550
IHMA87_1	peak930	1	61.87	2.7671900000000003	4885959	-381	4885558	4885978	-	IHMA87_04580	1					IHMA87_04580	homolog_g7359
IHMA87_1	peak1126	1	61.44	3.00561	5783028	-205	5782833	5783253	+	IHMA87_05450	1		Function unknown	PA4958	PA14_65520	IHMA87_05450	homolog_g5094
IHMA87_1	peak20	1	61.33	3.0016	64803	-237	64546	64966	-	IHMA87_00047	1					IHMA87_00047	homolog_g6471
IHMA87_1	peak1156	1	59.77	2.97582	5914593	-173	5914366	5914786	+	IHMA87_05554	1		Signal transduction mechanisms	PA5072	PA14_67010	IHMA87_05554	homolog_g5208
IHMA87_2	peak1303	1	58.59	2.9487750000000004	50559	-305	50464	50884	+	IHMA87_06168	2					IHMA87_06168	homolog_g7644
IHMA87_1	peak1185	1	58.37	2.94594	6063199	-288	6063087	6063507	+	IHMA87_05694	1		"Intracellular trafficking, secretion, and vesicular transport"	PA5211	PA14_68830	IHMA87_05694	homolog_g5354
IHMA87_1	peak642	1	58.14	2.942355	3215311	-52	3214963	3215383	+	IHMA87_02986	2		General function prediction only	PA2159	PA14_36650	IHMA87_02986	homolog_g2215
IHMA87_1	peak1153	1	57.94	2.936	5895572	-230	5895402	5895822	+	IHMA87_05533	1	argS	"Translation, ribosomal structure and biogenesis"	PA5051	PA14_66750	IHMA87_05533	homolog_g5187
IHMA87_1	peak505	1	57.45	2.927205	2484601	-94	2484295	2484715	+	IHMA87_02370	1					IHMA87_02370	homolog_g6840
IHMA87_1	peak994	2	56.48	2.90527	5203287	-185	5203072	5203492	+	IHMA87_04881	2		"Intracellular trafficking, secretion, and vesicular transport"	PA4540	PA14_58890	IHMA87_04881	homolog_g4651	-267	5203000	5203420	-	IHMA87_04880	1		General function prediction only	PA4539	PA14_58880	IHMA87_04880	homolog_g4650
IHMA87_1	peak415	1	56.48	2.9081200000000003	2000099	-370	2000069	2000489	+	IHMA87_01868	2		General function prediction only	PA3080	PA14_24310	IHMA87_01868	homolog_g3155
IHMA87_1	peak917	1	56.03	2.8973	4795441	-133	4795174	4795594	+	IHMA87_04499	1		Signal transduction mechanisms	PA0758	PA14_54490	IHMA87_04499	homolog_g789
IHMA87_1	peak407	2	55.55	2.8902650000000003	1973311	-48	1972959	1973379	+	IHMA87_01842	9	xcpR	Cell motility	PA3103	PA14_23990	IHMA87_01842	homolog_g3181	-232	1973059	1973479	-	IHMA87_01841	2	xcpP	Function unknown	PA3104	PA14_23980	IHMA87_01841	homolog_g3182
IHMA87_1	peak618	1	55.31	2.876625	3064665	-315	3064330	3064750	-	IHMA87_02844	1		Amino acid transport and metabolism	PA2252	PA14_35460	IHMA87_02844	homolog_g2308
IHMA87_1	peak745	2	54.62	2.87413	3837386	-2	3837364	3837784	-	IHMA87_03576	2		"Secondary metabolites biosynthesis, transport and catabolism"	PA1593	PA14_43890	IHMA87_03576	homolog_g1642	-170	3837156	3837576	+	IHMA87_03577	1		Function unknown	PA1592	PA14_43900	IHMA87_03577	homolog_g1641
IHMA87_1	peak656	1	53.02	2.84004	3309933	-297	3309830	3310250	+	IHMA87_03072	1		Function unknown	PA2045	PA14_38060	IHMA87_03072	homolog_g2100
IHMA87_1	peak941	2	51.59	2.76189	4939351	18	4938933	4939353	+	IHMA87_04619	1		Function unknown	PA4317	PA14_56090	IHMA87_04619	homolog_g4424	-243	4939088	4939508	-	IHMA87_04618	1	sbcB	"Replication, recombination and repair"	PA4316	PA14_56080	IHMA87_04618	homolog_g4423
IHMA87_2	peak1296	1	51.47	2.803255	10311	-360	9931	10351	-	IHMA87_06125	1					IHMA87_06125	homolog_g7601
IHMA87_1	peak159	2	51.29	2.64547	698146	-230	697976	698396	+	IHMA87_00657	1		Function unknown	PA4276.1		IHMA87_00657	homolog_g4375	-351	698097	698517	+	IHMA87_00658	4	secE	"Intracellular trafficking, secretion, and vesicular transport"	PA4276	PA14_08695	IHMA87_00658	homolog_g4374
IHMA87_1	peak80	1	51.25	2.71329	339428	-295	339323	339743	+	IHMA87_00305	1					IHMA87_00305	homolog_g6487
IHMA87_1	peak1129	1	51.2	2.802555	5794807	-198	5794589	5795009	-	IHMA87_05457	1		General function prediction only	PA4965	PA14_65630	IHMA87_05457	homolog_g5101
IHMA87_1	peak1166	1	50.95	2.788935	5972335	-222	5972093	5972513	-	IHMA87_05602	1					IHMA87_05602	homolog_g7504
IHMA87_1	peak880	1	50.54	2.786495	4574256	-242	4574098	4574518	+	IHMA87_04286	3					IHMA87_04286	homolog_g7312
IHMA87_1	peak379	1	50.12	2.778025	1842417	-46	1842063	1842483	+	IHMA87_01709	4		Function unknown	PA3235	PA14_22340	IHMA87_01709	homolog_g3318
IHMA87_1	peak453	1	49.93	2.7332	2213140	-311	2213051	2213471	+	IHMA87_02067	1		Function unknown	PA2898	PA14_26580	IHMA87_02067	homolog_g2970
IHMA87_1	peak387	1	49.42	2.766295	1890073	-11	1889684	1890104	+	IHMA87_01761	1		Carbohydrate transport and metabolism	PA3185	PA14_23050	IHMA87_01761	homolog_g3268
IHMA87_1	peak246	1	48.99	2.756845	1178625	-333	1178558	1178978	+	IHMA87_01094	2		"Posttranslational modification, protein turnover, chaperones"	PA3855	PA14_14140	IHMA87_01094	homolog_g3950
IHMA87_2	peak1308	1	48.16	2.737425	66420	-299	66319	66739	+	IHMA87_06185	1					IHMA87_06185	homolog_g7661
IHMA87_1	peak829	1	48.09	2.734675	4343190	-223	4342947	4343367	-	IHMA87_04060	2	PA1157	Signal transduction mechanisms	PA1157	PA14_49440	IHMA87_04060	homolog_g1201
IHMA87_1	peak286	2	47.91	2.73128	1414731	-81	1414412	1414832	+	IHMA87_01308	1		Inorganic ion transport and metabolism	PA3660	PA14_17010	IHMA87_01308	homolog_g3754	-242	1414469	1414889	-	IHMA87_01307	1		Function unknown	PA3661	PA14_17000	IHMA87_01307	homolog_g3755
IHMA87_1	peak1194	1	47.65	2.729555	6122334	-310	6122244	6122664	+	IHMA87_05752	1		Function unknown	PA5271	PA14_69600	IHMA87_05752	homolog_g5415
IHMA87_1	peak1202	1	47.2	2.68842	6158955	-230	6158705	6159125	-	IHMA87_05783	1					IHMA87_05783	homolog_g7526
IHMA87_1	peak191	1	46.91	2.707745	887363	-295	887048	887468	-	IHMA87_00828	3		Carbohydrate transport and metabolism	PA4096	PA14_10910	IHMA87_00828	homolog_g4192
IHMA87_1	peak938	1	46.9	2.696785	4936865	-340	4936805	4937225	+	IHMA87_04617	1	mvaT	Function unknown	PA4315	PA14_56070	IHMA87_04617	homolog_g4422
IHMA87_2	peak1324	2	46.83	2.694995	141878	-235	141713	142133	+	IHMA87_06274	1					IHMA87_06274	homolog_g7750	-364	141494	141914	-	IHMA87_06273	1					IHMA87_06273	homolog_g7749
IHMA87_1	peak17	1	46.57	2.70691	59184	-44	58828	59248	+	IHMA87_00045	1					IHMA87_00045	homolog_g6469
IHMA87_1	peak675	1	45.7	2.684325	3431864	-6	3431470	3431890	+	IHMA87_03184	1		Function unknown	PA1941	PA14_39440	IHMA87_03184	homolog_g1996
IHMA87_1	peak1077	1	45.65	2.630265	5536025	-227	5535852	5536272	+	IHMA87_05204	2	pcnB	"Translation, ribosomal structure and biogenesis"	PA4727	PA14_62560	IHMA87_05204	homolog_g4857
IHMA87_1	peak832	1	45.51	2.68438	4350309	-309	4350218	4350638	+	IHMA87_04064	1					IHMA87_04064	homolog_g7250
IHMA87_1	peak1070	1	45.06	2.6700850000000003	5499297	-23	5499254	5499674	-	IHMA87_05165	1	pssA	Lipid transport and metabolism	PA4693	PA14_62120	IHMA87_05165	homolog_g4816
IHMA87_1	peak1053	1	44.42	2.65614	5436897	-36	5436841	5437261	-	IHMA87_05105	1		Function unknown	PA4641	PA14_61410	IHMA87_05105	homolog_g4757
IHMA87_1	peak728	1	44.41	2.658025	3715445	-237	3715282	3715702	+	IHMA87_03461	1		Function unknown	PA1744	PA14_41990	IHMA87_03461	homolog_g1793
IHMA87_1	peak905	1	44.2	2.656815	4728728	-383	4728711	4729131	+	IHMA87_04437	1		Transcription	PA0816	PA14_53720	IHMA87_04437	homolog_g847
IHMA87_1	peak1285	1	43.86	2.614925	6502393	-47	6502326	6502746	-	IHMA87_06093	1					IHMA87_06093	homolog_g7589
IHMA87_1	peak344	2	43.77	2.643325	1662468	-87	1662155	1662575	+	IHMA87_01530	1		Function unknown	PA3412	PA14_19960	IHMA87_01530	homolog_g3502	-123	1662325	1662745	-	IHMA87_01529	1		Function unknown	PA3413	PA14_19950	IHMA87_01529	homolog_g3503
IHMA87_1	peak208	1	43.37	2.63634	1035417	-219	1035236	1035656	+	IHMA87_00971	2					IHMA87_00971	homolog_g6561
IHMA87_1	peak438	1	40.55	2.513935	2118659	-203	2118462	2118882	+	IHMA87_01967	1	aroP1	Amino acid transport and metabolism	PA3000	PA14_25270	IHMA87_01967	homolog_g3074
IHMA87_1	peak792	1	37.91	2.49743	4105952	-347	4105585	4106005	-	IHMA87_03829	1		Transcription	PA2704	PA14_29180	IHMA87_03829	homolog_g2766
IHMA87_1	peak229	1	37.22	2.4954	1101446	-395	1101441	1101861	+	IHMA87_01027	5	moaC	Coenzyme transport and metabolism	PA3918	PA14_13230	IHMA87_01027	homolog_g4014
IHMA87_1	peak228	1	36.79	2.484065	1100096	-88	1099784	1100204	+	IHMA87_01026	1		Signal transduction mechanisms	PA3919	PA14_13190	IHMA87_01026	homolog_g4015
IHMA87_1	peak947	1	36.19	2.475105	4968945	-379	4968546	4968966	-	IHMA87_04645	1					IHMA87_04645	homolog_g7369
IHMA87_1	peak472	1	36.05	2.46766	2323328	-274	2323034	2323454	-	IHMA87_02175	1				PA14_31190	IHMA87_02175	homolog_g6073
IHMA87_1	peak644	1	35.59	2.4553700000000003	3253415	-201	3253216	3253636	+	IHMA87_03023	1		Transcription	PA2121	PA14_37140	IHMA87_03023	homolog_g2176
IHMA87_1	peak283	1	34.43	2.42951	1378592	-108	1378300	1378720	+	IHMA87_01272	4		Function unknown	PA3696	PA14_16590	IHMA87_01272	homolog_g3790
IHMA87_1	peak211	2	34.42	2.43435	1044398	-68	1044066	1044486	+	IHMA87_00981	2					IHMA87_00981	homolog_g6571	-275	1044103	1044523	-	IHMA87_00980	3					IHMA87_00980	homolog_g6570
IHMA87_1	peak689	1	34.23	2.4270050000000003	3547365	-180	3547145	3547565	+	IHMA87_03280	1					IHMA87_03280	homolog_g7090
IHMA87_1	peak481	1	34.03	2.420695	2376714	-193	2376507	2376927	+	IHMA87_02239	1					IHMA87_02239	homolog_g6786
IHMA87_1	peak365	1	33.84	2.418045	1786413	-31	1786044	1786464	+	IHMA87_01651	4		Lipid transport and metabolism	PA3286	PA14_21540	IHMA87_01651	homolog_g3372
IHMA87_1	peak106	2	33.84	2.419675	509519	-61	509438	509858	-	IHMA87_00461	1	glcB	Energy production and conversion	PA0482	PA14_06290	IHMA87_00461	homolog_g501	-246	509365	509785	+	IHMA87_00462	1		Transcription	PA0483	PA14_06300	IHMA87_00462	homolog_g502
IHMA87_1	peak394	1	33.65	2.412365	1919458	-99	1919157	1919577	+	IHMA87_01788	5					IHMA87_01788	homolog_g6642
IHMA87_1	peak22	1	33.46	2.410755	73467	-23	73424	73844	-	IHMA87_00055	1		Function unknown	PA0052	PA14_00650	IHMA87_00055	homolog_g64
IHMA87_1	peak562	2	32.69	2.386025	2719420	-42	2719062	2719482	+	IHMA87_02589	1		Function unknown	PA2559	PA14_31440	IHMA87_02589	homolog_g2614	-276	2719124	2719544	-	IHMA87_02588	1			PA2559.1	PA14_31430	IHMA87_02588	homolog_g2615
IHMA87_1	peak916	2	32.5	2.381565	4794470	-60	4794130	4794550	+	IHMA87_04498	1		General function prediction only	PA0759	PA14_54480	IHMA87_04498	homolog_g790	-209	4794241	4794661	-	IHMA87_04497	2		Function unknown	PA0760	PA14_54470	IHMA87_04497	homolog_g791
IHMA87_1	peak646	1	32.2	2.27761	3267018	-338	3266956	3267376	+	IHMA87_03035	4		General function prediction only	PA2112	PA14_37270	IHMA87_03035	homolog_g2167
IHMA87_1	peak120	1	31.37	2.35854	581178	-92	581066	581486	-	IHMA87_00540	1		Function unknown	PA0563	PA14_07330	IHMA87_00540	homolog_g583
IHMA87_1	peak557	1	30.62	2.337535	2697752	-373	2697359	2697779	-	IHMA87_02558	1					IHMA87_02558	homolog_g6937
IHMA87_1	peak31	1	30.06	2.32734	125712	6	125306	125726	+	IHMA87_00103	2					IHMA87_00103	homolog_g6477
IHMA87_1	peak1037	1	29.23	2.216915	5359531	-95	5359226	5359646	+	IHMA87_05046	1					IHMA87_05046	homolog_g7455
IHMA87_1	peak340	1	29.15	2.302665	1642683	-76	1642359	1642779	+	IHMA87_01511	1		Carbohydrate transport and metabolism	PA3430	PA14_19700	IHMA87_01511	homolog_g3520
IHMA87_1	peak1117	1	27.48	2.21195	5756721	-61	5756640	5757060	-	IHMA87_05423	1		Function unknown	PA4933	PA14_65160	IHMA87_05423	homolog_g5067
IHMA87_1	peak781	1	25.07	2.1948100000000004	4045688	-201	4045467	4045887	-	IHMA87_03773	1		"Replication, recombination and repair"	PA1405	PA14_46270	IHMA87_03773	homolog_g1451
IHMA87_1	peak639	1	25.07	2.1944100000000004	3187651	-77	3187554	3187974	-	IHMA87_02958	1					IHMA87_02958	homolog_g7037
IHMA87_2	peak1318	1	24.9	2.187265	101529	-284	101413	101833	+	IHMA87_06220	1					IHMA87_06220	homolog_g7696
IHMA87_1	peak797	2	24.39	2.17769	4155833	2	4155431	4155851	+	IHMA87_03883	2		Transcription	PA1347	PA14_46850	IHMA87_03883	homolog_g1393	-380	4155433	4155853	-	IHMA87_03882	1					IHMA87_03882	homolog_g7233
