## Supplementary Dataset 2 for "Determination of the Two-Component Systems regulatory network reveals core and accessory regulations across *Pseudomonas aeruginosa* lineages": CS3_AgtR-PA14_07840_PA14.tab

chrom	peakID	number_of_putative_targets	log(qvalue)	fold_enrichment	summit_position	dist_to_ATG_target1	prom_start_1	prom_end_1	strand_1	first_gene_ID_1	number_of_genes_in_operon_1	name_1	COG_1	PAO1_ID_1	PA14_ID_1	IHMA87_ID_1	homolog_group_1	putative_target_2
refseq|NC_008463.1|chromosome	peak1171	1	2631.58	18.48638	5886864	-185	5886649	5887069	+	PA14_66090	2		Signal transduction mechanisms	PA4998	PA14_66090	IHMA87_05482	homolog_g5134
refseq|NC_008463.1|chromosome	peak124	2	2570.78	18.819560000000003	596771	-69	596440	596860	+	PA14_06875	1	rsmY	Function unknown	PA0527.1	PA14_06875	IHMA87_00504	homolog_g547	-134	596617	597037	-	PA14_06870	1	dnr	Signal transduction mechanisms	PA0527	PA14_06870	IHMA87_00503	homolog_g546
refseq|NC_008463.1|chromosome	peak965	2	2426.91	18.10105	4946464	-142	4946302	4946722	-	PA14_55580	1	hemO	Inorganic ion transport and metabolism	PA0672	PA14_55580	IHMA87_04573	homolog_g698	-164	4946228	4946648	+	PA14_55590	3		Function unknown	PA0671	PA14_55590	IHMA87_04574	homolog_g697
refseq|NC_008463.1|chromosome	peak625	1	2213.83	16.39462	3141302	-391	3140891	3141311	-	PA14_35320	1		Energy production and conversion	PA2263	PA14_35320	IHMA87_02833	homolog_g2319
refseq|NC_008463.1|chromosome	peak955	1	2151.83	16.69838	4895808	-108	4895680	4896100	-	PA14_55100	1		Function unknown	PA0714	PA14_55100	IHMA87_04532	homolog_g741
refseq|NC_008463.1|chromosome	peak1221	2	1979.46	15.790275	6116130	-117	6115993	6116413	-	PA14_68560	1		Energy production and conversion	PA5190	PA14_68560	IHMA87_05673	homolog_g5332	-135	6115865	6116285	+	PA14_68570	1		Function unknown	PA5191	PA14_68570		homolog_g5333
refseq|NC_008463.1|chromosome	peak199	2	1948.82	15.318955	956558	-217	956321	956741	-	PA14_11050	3		Function unknown	PA4087	PA14_11050	IHMA87_00837	homolog_g4183	-254	956412	956832	+	PA14_11060	2	cupB1	Cell motility	PA4086	PA14_11060		homolog_g4182
refseq|NC_008463.1|chromosome	peak723	1	1817.02	14.931704999999996	3728050	-219	3727811	3728231	-	PA14_41750	1		Lipid transport and metabolism	PA1764	PA14_41750	IHMA87_03441	homolog_g1813
refseq|NC_008463.1|chromosome	peak620	1	1707.93	14.338205	3111826	-30	3111456	3111876	+	PA14_34970	1	gcd	Carbohydrate transport and metabolism	PA2290	PA14_34970	IHMA87_02808	homolog_g2346
refseq|NC_008463.1|chromosome	peak956	1	1584.57	13.12602	4896545	-320	4896205	4896625	-	PA14_55110	1		Function unknown	PA0713	PA14_55110		homolog_g740
refseq|NC_008463.1|chromosome	peak147	1	1454.91	12.92957	677488	-116	677204	677624	+	PA14_07860	2		Amino acid transport and metabolism	PA0603	PA14_07860	IHMA87_00595	homolog_g624
refseq|NC_008463.1|chromosome	peak275	1	1446.56	12.88319	1397810	-150	1397640	1398060	-	PA14_16350	1	ttsR	Transcription	PA3714	PA14_16350	IHMA87_01254	homolog_g3808
refseq|NC_008463.1|chromosome	peak214	2	1428.28	12.77875	1096778	-97	1096475	1096895	+	PA14_12810	1	rocR	Signal transduction mechanisms	PA3947	PA14_12810	IHMA87_00999	homolog_g4043	-185	1096573	1096993	-	PA14_12780	1	rocA1	Transcription	PA3948	PA14_12780	IHMA87_00998	homolog_g4044
refseq|NC_008463.1|chromosome	peak1141	1	1411.99	12.681435	5725818	-280	5725698	5726118	+	PA14_64240	1		"Intracellular trafficking, secretion, and vesicular transport"	PA4857	PA14_64240	IHMA87_05345	homolog_g4991
refseq|NC_008463.1|chromosome	peak855	2	1319.97	12.150915	4434678	-29	4434629	4435049	-	PA14_49870	1		Function unknown	PA1122	PA14_49870	IHMA87_04082	homolog_g1166	-181	4434459	4434879	+	PA14_49880	3	yfiR	Function unknown	PA1121	PA14_49880	IHMA87_04083	homolog_g1165
refseq|NC_008463.1|chromosome	peak1009	1	1233.71	11.64422	5136911	12	5136903	5137323	-	PA14_57670	1	trpS	"Translation, ribosomal structure and biogenesis"	PA4439	PA14_57670	IHMA87_04760	homolog_g4548
refseq|NC_008463.1|chromosome	peak131	1	1214.37	11.53137	630559	-96	630443	630863	-	PA14_07330	1		Function unknown	PA0563	PA14_07330	IHMA87_00540	homolog_g583
refseq|NC_008463.1|chromosome	peak1039	1	1187.19	11.370435	5287568	-80	5287248	5287668	+	PA14_59360	1				PA14_59360	IHMA87_04918	homolog_g6305
refseq|NC_008463.1|chromosome	peak1087	1	1097.66	10.828	5486780	-251	5486631	5487051	+	PA14_61500	6		Function unknown	PA4648	PA14_61500		homolog_g4764
refseq|NC_008463.1|chromosome	peak938	2	1083.29	10.739955000000002	4829531	-79	4829210	4829630	+	PA14_54480	1		General function prediction only	PA0759	PA14_54480	IHMA87_04498	homolog_g790	-194	4829317	4829737	-	PA14_54470	2		Function unknown	PA0760	PA14_54470	IHMA87_04497	homolog_g791
refseq|NC_008463.1|chromosome	peak55	1	1075.93	10.696165	273564	-199	273345	273765	-	PA14_03100	1		Function unknown	PA0251	PA14_03100		homolog_g264
refseq|NC_008463.1|chromosome	peak499	1	1034.47	9.705195	2461010	-307	2460917	2461337	+	PA14_28540	1				PA14_28540	IHMA87_02330	homolog_g6020
refseq|NC_008463.1|chromosome	peak881	3	1026.88	9.77958	4586158	-28	4586110	4586530	-	PA14_51580	1				PA14_51580		homolog_g6214	-287	4585851	4586271	-	PA14_51570	1				PA14_51570		homolog_g6213	-84	4585842	4586262	+	PA14_51590	1				PA14_51590		homolog_g6215
refseq|NC_008463.1|chromosome	peak1095	2	1006.45	10.258	5514962	-158	5514720	5515140	+	PA14_61850	1		Coenzyme transport and metabolism	PA4675	PA14_61850	IHMA87_05141	homolog_g4794	-171	5514771	5515191	-	PA14_61845	2			PA4674.1	PA14_61845		homolog_g4793
refseq|NC_008463.1|chromosome	peak442	2	922.3	9.73195	2148054	-6	2147660	2148080	+	PA14_24580	1		Transcription	PA3056	PA14_24580	IHMA87_01890	homolog_g3131	-120	2147914	2148334	-	PA14_24570	1		Function unknown	PA3057	PA14_24570	IHMA87_01889	homolog_g3132
refseq|NC_008463.1|chromosome	peak1244	1	902.51	9.60492	6222923	-112	6222791	6223211	-	PA14_69760	1		Cell motility	PA5284	PA14_69760		homolog_g5428
refseq|NC_008463.1|chromosome	peak821	2	896.13	9.566475	4275135	-110	4274845	4275265	+	PA14_48030	1		Signal transduction mechanisms	PA1251	PA14_48030	IHMA87_03982	homolog_g1295	-130	4274985	4275405	-	PA14_48020	1		Energy production and conversion	PA1252	PA14_48020	IHMA87_03981	homolog_g1296
refseq|NC_008463.1|chromosome	peak738	1	881.42	9.46915	3806751	-242	3806593	3807013	+	PA14_42820	1		"Secondary metabolites biosynthesis, transport and catabolism"	PA1677	PA14_42820	IHMA87_03491	homolog_g1726
refseq|NC_008463.1|chromosome	peak75	1	874.88	9.419835	339506	-346	339452	339872	+	PA14_03790	1		Signal transduction mechanisms	PA0290	PA14_03790	IHMA87_00267	homolog_g304
refseq|NC_008463.1|chromosome	peak387	1	768.24	7.674545	1934098	-278	1933800	1934220	-	PA14_22140	1				PA14_22140		homolog_g5965
refseq|NC_008463.1|chromosome	peak590	1	716.27	8.368535000000001	2938138	-348	2937770	2938190	-	PA14_33370	1		Function unknown	PA2422	PA14_33370		homolog_g2477
refseq|NC_008463.1|chromosome	peak1208	1	682.76	8.13883	6040062	-232	6039894	6040314	+	PA14_67620	1		Function unknown	PA5120	PA14_67620		homolog_g5256
refseq|NC_008463.1|chromosome	peak1032	2	646.46	7.883195	5244954	-235	5244699	5245119	-	PA14_58880	1		General function prediction only	PA4539	PA14_58880	IHMA87_04880	homolog_g4650	-314	5244868	5245288	+	PA14_58890	2		"Intracellular trafficking, secretion, and vesicular transport"	PA4540	PA14_58890	IHMA87_04881	homolog_g4651
refseq|NC_008463.1|chromosome	peak768	1	626.3	7.49421	3979850	-234	3979596	3980016	-	PA14_44670	2	zipA	"Cell cycle control, cell division, chromosome partitioning"	PA1528	PA14_44670	IHMA87_03647	homolog_g1574
refseq|NC_008463.1|chromosome	peak220	1	583.89	7.054795	1126011	-203	1125814	1126234	+	PA14_13130	1		Function unknown	PA3923	PA14_13130	IHMA87_01022	homolog_g4019
refseq|NC_008463.1|chromosome	peak880	1	574.34	7.201335	4585462	-23	4585419	4585839	-	PA14_51560	1				PA14_51560		homolog_g6212
refseq|NC_008463.1|chromosome	peak592	1	548.07	7.179565	2942466	-222	2942288	2942708	+	PA14_33440	1		Transcription	PA2417	PA14_33440	IHMA87_02739	homolog_g2472
refseq|NC_008463.1|chromosome	peak1046	2	538.83	7.10812	5327655	-34	5327601	5328021	-	PA14_59800	2				PA14_59800	IHMA87_02869	homolog_g6345	-298	5327553	5327973	+	PA14_59820	2				PA14_59820		homolog_g6346
refseq|NC_008463.1|chromosome	peak1230	1	532.69	7.063744999999999	6172826	-266	6172692	6173112	+	PA14_69220	1	ppx	Nucleotide transport and metabolism	PA5241	PA14_69220	IHMA87_05725	homolog_g5385
refseq|NC_008463.1|chromosome	peak1049	1	529.06	7.033284999999999	5332513	-341	5332454	5332874	+	PA14_59880	9				PA14_59880	IHMA87_04975	homolog_g6353
refseq|NC_008463.1|chromosome	peak652	2	528.11	7.02763	3281958	-229	3281787	3282207	+	PA14_36830	1		Function unknown	PA2145	PA14_36830	IHMA87_03002	homolog_g2201	-270	3281668	3282088	-	PA14_36820	1		General function prediction only	PA2146	PA14_36820	IHMA87_03000	homolog_g2202
refseq|NC_008463.1|chromosome	peak1217	1	523.41	6.99546	6093066	-20	6092686	6093106	+	PA14_68300	4	arcD	Amino acid transport and metabolism	PA5170	PA14_68300	IHMA87_05651	homolog_g5309
refseq|NC_008463.1|chromosome	peak711	1	512.2	6.74052	3675974	-56	3675898	3676318	-	PA14_41210	1	hupB	"Replication, recombination and repair"	PA1804	PA14_41210	IHMA87_03324	homolog_g1858
refseq|NC_008463.1|chromosome	peak1313	1	501.92	6.82735	6532442	11	6532433	6532853	-	PA14_73370	4	gidA	"Cell cycle control, cell division, chromosome partitioning"	PA5565	PA14_73370	IHMA87_06113	homolog_g5717
refseq|NC_008463.1|chromosome	peak1126	2	461.98	6.52248	5625598	-113	5625311	5625731	+	PA14_63060	1	smpB	"Posttranslational modification, protein turnover, chaperones"	PA4768	PA14_63060	IHMA87_05248	homolog_g4901	-162	5625416	5625836	-	PA14_63050	2		Lipid transport and metabolism	PA4767	PA14_63050	IHMA87_05247	homolog_g4900
refseq|NC_008463.1|chromosome	peak32	1	456.21	6.48123	139796	-35	139431	139851	+	PA14_01490	1		Function unknown	PA0122	PA14_01490	IHMA87_00125	homolog_g134
refseq|NC_008463.1|chromosome	peak484	1	448.08	6.41624	2395265	-14	2395231	2395651	-	PA14_27590	1		Function unknown	PA2820	PA14_27590	IHMA87_02147	homolog_g2890
refseq|NC_008463.1|chromosome	peak422	2	440.85	6.359165	2084840	-28	2084468	2084888	+	PA14_23990	9	xcpR	Cell motility	PA3103	PA14_23990	IHMA87_01842	homolog_g3181	-192	2084628	2085048	-	PA14_23980	2	xcpP	Function unknown	PA3104	PA14_23980	IHMA87_01841	homolog_g3182
refseq|NC_008463.1|chromosome	peak633	1	440.34	3.81353	3176283	-136	3176127	3176547	-	PA14_35710	1				PA14_35710		homolog_g6104
refseq|NC_008463.1|chromosome	peak817	1	439.83	6.350175	4224812	-127	4224665	4225085	-	PA14_47400	2	hxuI	Transcription	PA1300	PA14_47400	IHMA87_03932	homolog_g1345
refseq|NC_008463.1|chromosome	peak637	1	427.57	6.258789999999999	3187898	-367	3187865	3188285	+	PA14_35830	1				PA14_35830		homolog_g6116
refseq|NC_008463.1|chromosome	peak148	1	426.67	6.227925	679791	-139	679530	679950	+	PA14_07890	2		Amino acid transport and metabolism	PA0605	PA14_07890	IHMA87_00597	homolog_g626
refseq|NC_008463.1|chromosome	peak296	1	422.77	6.21973	1498853	-244	1498697	1499117	+	PA14_17480	1	rpoS	Transcription	PA3622	PA14_17480	IHMA87_01347	homolog_g3716
refseq|NC_008463.1|chromosome	peak1240	2	421.13	6.206375	6214341	-59	6214262	6214682	-	PA14_69640	1		Inorganic ion transport and metabolism	PA5275	PA14_69640	IHMA87_05757	homolog_g5419	-195	6214136	6214556	+	PA14_69660	6	lppL	Cell motility	PA5276	PA14_69660	IHMA87_05758	homolog_g5420
refseq|NC_008463.1|chromosome	peak940	1	415.39	6.1574800000000005	4840896	-25	4840851	4841271	-	PA14_54600	1		Defense mechanisms	PA0749	PA14_54600	IHMA87_04508	homolog_g780
refseq|NC_008463.1|chromosome	peak15	2	402.27	6.05312	56974	10	56964	57384	-	PA14_00550	1		Function unknown	PA0043	PA14_00550	IHMA87_00049	homolog_g55	-174	56748	57168	+	PA14_00560	1	exoT	Function unknown	PA0044	PA14_00560		homolog_g56
refseq|NC_008463.1|chromosome	peak1252	2	387.77	5.9378	6262361	-21	6261982	6262402	+	PA14_70240	2	coaC	Coenzyme transport and metabolism	PA5320	PA14_70240	IHMA87_05845	homolog_g5465	-119	6262222	6262642	-	PA14_70230	1	radC	"Replication, recombination and repair"	PA5319	PA14_70230	IHMA87_05844	homolog_g5464
refseq|NC_008463.1|chromosome	peak429	1	363.6	5.739325	2110133	-247	2109980	2110400	+	PA14_24300	1		Function unknown	PA3081	PA14_24300	IHMA87_01867	homolog_g3156
refseq|NC_008463.1|chromosome	peak1223	1	362.66	5.7295300000000005	6131626	-378	6131604	6132024	+	PA14_68750	1		"Intracellular trafficking, secretion, and vesicular transport"	PA5205	PA14_68750	IHMA87_05688	homolog_g5348
refseq|NC_008463.1|chromosome	peak604	1	359.87	5.706295	2993959	-161	2993778	2994198	-	PA14_33720	1	pvdN	Amino acid transport and metabolism	PA2394	PA14_33720	IHMA87_02761	homolog_g2450
refseq|NC_008463.1|chromosome	peak474	2	354.6	5.659660000000001	2333617	-52	2333545	2333965	-	PA14_26780	1		Function unknown	PA2883	PA14_26780	IHMA87_02082	homolog_g2955	-371	2333588	2334008	+	PA14_26810	2		Signal transduction mechanisms	PA2882	PA14_26810	IHMA87_02083	homolog_g2954
refseq|NC_008463.1|chromosome	peak897	1	353.05	5.60026	4623459	-74	4623365	4623785	-	PA14_52130	1		Cell wall/membrane/envelope biogenesis	PA0938	PA14_52130		homolog_g978
refseq|NC_008463.1|chromosome	peak1238	1	352.11	5.640155	6208876	-327	6208803	6209223	+	PA14_69600	1		Function unknown	PA5271	PA14_69600	IHMA87_05752	homolog_g5415
refseq|NC_008463.1|chromosome	peak1210	1	343.99	5.571515	6052134	-24	6051758	6052178	+	PA14_67780	1		General function prediction only	PA5132	PA14_67780	IHMA87_05608	homolog_g5269
refseq|NC_008463.1|chromosome	peak774	1	341.37	5.55077	4010013	-310	4009923	4010343	+	PA14_44980	1		Transcription	PA1504	PA14_44980	IHMA87_03667	homolog_g1550
refseq|NC_008463.1|chromosome	peak1006	1	319.01	5.359365	5128564	-147	5128397	5128817	-	PA14_57570	3		Energy production and conversion	PA4431	PA14_57570	IHMA87_04752	homolog_g4540
refseq|NC_008463.1|chromosome	peak202	1	313.82	5.30286	966800	15	966385	966805	+	PA14_11120	1	PA4080	Transcription	PA4080	PA14_11120	IHMA87_00845	homolog_g4176
refseq|NC_008463.1|chromosome	peak33	1	307.9	5.259675	142486	-400	142486	142906	+	PA14_01550	1		Function unknown	PA0127	PA14_01550	IHMA87_00130	homolog_g139
refseq|NC_008463.1|chromosome	peak486	2	303.18	5.218945	2411607	-54	2411533	2411953	-	PA14_27810	2	copR	Signal transduction mechanisms	PA2809	PA14_27810	IHMA87_02262	homolog_g2876	-72	2411279	2411699	+	PA14_27830	1	ptrA	Function unknown	PA2808	PA14_27830	IHMA87_02263	homolog_g2875
refseq|NC_008463.1|chromosome	peak850	1	299.45	5.18613	4423645	-116	4423361	4423781	+	PA14_49720	1		Function unknown	PA1134	PA14_49720	IHMA87_04075	homolog_g1178
refseq|NC_008463.1|chromosome	peak1205	1	298.63	5.18075	6024072	-35	6024017	6024437	-	PA14_67460	2		Function unknown	PA5108	PA14_67460	IHMA87_05583	homolog_g5244
refseq|NC_008463.1|chromosome	peak233	1	289.04	5.094155000000001	1209777	-357	1209734	1210154	+	PA14_14140	2		"Posttranslational modification, protein turnover, chaperones"	PA3855	PA14_14140	IHMA87_01094	homolog_g3950
refseq|NC_008463.1|chromosome	peak376	1	278.57	4.812945	1919816	-321	1919475	1919895	-	PA14_22075	1		General function prediction only	PA3240	PA14_22075	IHMA87_01704	homolog_g3323
refseq|NC_008463.1|chromosome	peak369	1	274.64	4.9419	1902228	-104	1902104	1902524	-	PA14_21870	1		General function prediction only	PA3258	PA14_21870	IHMA87_01686	homolog_g3341
refseq|NC_008463.1|chromosome	peak297	1	274.34	4.961080000000001	1500161	-123	1499884	1500304	+	RsmZ	1	rsmZ	Function unknown	PA3621.1	RsmZ	IHMA87_01348	homolog_g3715
refseq|NC_008463.1|chromosome	peak1303	1	261.06	4.826745000000001	6492334	-31	6492283	6492703	-	PA14_72900	1		Function unknown	PA5526	PA14_72900	IHMA87_06070	homolog_g5678
refseq|NC_008463.1|chromosome	peak833	1	255.8	4.43763	4353349	-190	4353139	4353559	-	PA14_49010	4				PA14_49010		homolog_g6195
refseq|NC_008463.1|chromosome	peak221	1	253.24	4.76689	1127911	-289	1127800	1128220	+	PA14_13140	1		Function unknown	PA3922	PA14_13140	IHMA87_01023	homolog_g4018
refseq|NC_008463.1|chromosome	peak1181	1	248.9	4.727445	5925815	-393	5925808	5926228	+	PA14_66420	1		General function prediction only	PA5024	PA14_66420	IHMA87_05508	homolog_g5160
refseq|NC_008463.1|chromosome	peak525	1	244.47	4.68423	2522664	-384	2522648	2523068	+	PA14_29180	1		Transcription	PA2704	PA14_29180	IHMA87_03829	homolog_g2766
refseq|NC_008463.1|chromosome	peak1227	1	244.1	4.68266	6157661	-38	6157299	6157719	+	PA14_69050	1		Function unknown	PA5229	PA14_69050	IHMA87_05712	homolog_g5373
refseq|NC_008463.1|chromosome	peak543	2	232.76	4.573494999999999	2616810	-100	2616690	2617110	-	PA14_30200	1	cspD	Transcription	PA2622	PA14_30200	IHMA87_02494	homolog_g2683	-126	2616536	2616956	+	PA14_30210	2				PA14_30210	IHMA87_02495	homolog_g6041
refseq|NC_008463.1|chromosome	peak815	1	230.17	4.55023	4219630	-318	4219548	4219968	+	PA14_47370	1		"Intracellular trafficking, secretion, and vesicular transport"	PA1303	PA14_47370	IHMA87_03929	homolog_g1348
refseq|NC_008463.1|chromosome	peak917	1	227.82	4.526765	4706965	-199	4706764	4707184	+	PA14_53110	1		General function prediction only	PA0863	PA14_53110	IHMA87_04394	homolog_g898
refseq|NC_008463.1|chromosome	peak645	2	227.69	4.525285	3220219	-37	3219856	3220276	+	PA14_36130	1		Function unknown	PA2209	PA14_36130	IHMA87_02920	homolog_g2265	-146	3220053	3220473	-	PA14_36120	3		Carbohydrate transport and metabolism	PA2210	PA14_36120	IHMA87_02919	homolog_g2266
refseq|NC_008463.1|chromosome	peak1182	1	219.63	4.44891	5926912	-136	5926648	5927068	+	PA14_66440	1	metY	Amino acid transport and metabolism	PA5025	PA14_66440	IHMA87_05509	homolog_g5161
refseq|NC_008463.1|chromosome	peak520	1	219.34	4.44597	2491616	-58	2491274	2491694	+	PA14_28850	2				PA14_28850		homolog_g6033
refseq|NC_008463.1|chromosome	peak1193	1	218.43	4.434415	5958971	-267	5958684	5959104	-	PA14_66710	1	rpmE	"Translation, ribosomal structure and biogenesis"	PA5049	PA14_66710	IHMA87_05531	homolog_g5185
refseq|NC_008463.1|chromosome	peak532	1	209.96	4.35362	2556303	-94	2555997	2556417	+	PA14_29480	8		Cell wall/membrane/envelope biogenesis	PA2678	PA14_29480		homolog_g2739
refseq|NC_008463.1|chromosome	peak939	1	207.33	4.321135	4834672	-397	4834669	4835089	+	PA14_54540	1		Function unknown	PA0754	PA14_54540	IHMA87_04503	homolog_g785
refseq|NC_008463.1|chromosome	peak1273	2	205.82	4.31157	6324497	-66	6324163	6324583	+	PA14_70980	1	betT1	Cell wall/membrane/envelope biogenesis	PA5375	PA14_70980	IHMA87_05906	homolog_g5525	-267	6324210	6324630	-	PA14_70970	3	betI	Transcription	PA5374	PA14_70970	IHMA87_05905	homolog_g5524
refseq|NC_008463.1|chromosome	peak226	1	205.18	4.305619999999999	1151854	-139	1151695	1152115	-	PA14_13390	5		Function unknown	PA3904	PA14_13390		homolog_g4000
refseq|NC_008463.1|chromosome	peak686	1	202.71	4.282055000000001	3480716	-118	3480578	3480998	-	PA14_39020	1		General function prediction only	PA1972	PA14_39020	IHMA87_03148	homolog_g2027
refseq|NC_008463.1|chromosome	peak1162	1	200.46	4.25801	5826826	-356	5826450	5826870	-	PA14_65390	9		Carbohydrate transport and metabolism	PA4949	PA14_65390	IHMA87_05441	homolog_g5085
refseq|NC_008463.1|chromosome	peak1169	1	200.06	4.250995	5871557	-353	5871184	5871604	-	PA14_65900	1		Transcription	PA4984	PA14_65900		homolog_g5120
refseq|NC_008463.1|chromosome	peak1235	1	199.8	4.251860000000001	6188548	-234	6188294	6188714	-	PA14_69370	1	algP	Function unknown	PA5253	PA14_69370	IHMA87_05738	homolog_g5397
refseq|NC_008463.1|chromosome	peak915	1	197.75	4.22809	4700828	-129	4700557	4700977	+	PA14_53020	1	pbpG	Cell wall/membrane/envelope biogenesis	PA0869	PA14_53020	IHMA87_04387	homolog_g904
refseq|NC_008463.1|chromosome	peak257	2	196.43	4.04215	1316852	-40	1316792	1317212	-	PA14_15560	1				PA14_15560		homolog_g5935	-296	1316748	1317168	+	PA14_15570	1				PA14_15570		homolog_g5936
refseq|NC_008463.1|chromosome	peak1302	2	194.46	4.197995000000001	6481796	-15	6481761	6482181	-	PA14_72770	1		Function unknown	PA5515	PA14_72770	IHMA87_06060	homolog_g5667	-18	6481414	6481834	+	PA14_72780	1	pdxY	Coenzyme transport and metabolism	PA5516	PA14_72780	IHMA87_06061	homolog_g5668
refseq|NC_008463.1|chromosome	peak571	1	192.4	4.177595	2808433	-28	2808061	2808481	+	PA14_32310	1		Function unknown	PA2501	PA14_32310	IHMA87_02650	homolog_g2556
refseq|NC_008463.1|chromosome	peak43	1	191.7	4.172115	220447	-390	220437	220857	+	PA14_02450	3	pntAA	Energy production and conversion	PA0195	PA14_02450	IHMA87_00186	homolog_g207
refseq|NC_008463.1|chromosome	peak752	1	191.66	4.1721900000000005	3907481	-162	3907299	3907719	-	PA14_43870	1		Function unknown	PA1595	PA14_43870	IHMA87_03574	homolog_g1644
refseq|NC_008463.1|chromosome	peak93	1	190.82	4.15874	424446	-248	424178	424598	-	PA14_04790	1		Function unknown	PA0365	PA14_04790	IHMA87_00342	homolog_g381
refseq|NC_008463.1|chromosome	peak523	2	183.64	4.087289999999999	2514009	-80	2513909	2514329	-	PA14_29050	2		General function prediction only	PA2714	PA14_29050		homolog_g2776	-274	2513883	2514303	+	PA14_29060	1		Transcription	PA2713	PA14_29060		homolog_g2775
refseq|NC_008463.1|chromosome	peak1164	1	183.33	4.08218	5850013	-74	5849919	5850339	-	PA14_65670	4		General function prediction only	PA4968	PA14_65670	IHMA87_05460	homolog_g5104
refseq|NC_008463.1|chromosome	peak902	1	182.57	4.072965	4640228	-395	4640223	4640643	+	PA14_52300	1		General function prediction only	PA0924	PA14_52300	IHMA87_04313	homolog_g964
refseq|NC_008463.1|chromosome	peak1287	1	180.67	4.055755	6405852	-380	6405832	6406252	+	PA14_71880	1		Function unknown	PA5444	PA14_71880	IHMA87_05978	homolog_g5594
refseq|NC_008463.1|chromosome	peak663	1	171.28	3.919095	3364584	-254	3364438	3364858	+	PA14_37745	1		"Posttranslational modification, protein turnover, chaperones"	PA2069	PA14_37745	IHMA87_03057	homolog_g2124
refseq|NC_008463.1|chromosome	peak11	1	170.48	3.94694	34255	-390	34245	34665	+	PA14_00400	2		Transcription	PA0032	PA14_00400	IHMA87_00033	homolog_g44
refseq|NC_008463.1|chromosome	peak411	1	167.7	3.92083	2040105	-44	2039749	2040169	+	PA14_23460	1				PA14_23460		homolog_g5996
refseq|NC_008463.1|chromosome	peak346	1	167.38	3.91333	1762478	-30	1762108	1762528	+	PA14_20510	3				PA14_20510	IHMA87_01434	homolog_g5951
refseq|NC_008463.1|chromosome	peak1139	2	163.83	3.878205	5706549	-171	5706358	5706778	-	PA14_64030	2		Function unknown	PA4842	PA14_64030	IHMA87_05330	homolog_g4976	-182	5706331	5706751	+	PA14_64050	1		Signal transduction mechanisms	PA4843	PA14_64050	IHMA87_05331	homolog_g4977
refseq|NC_008463.1|chromosome	peak402	1	161.85	3.85882	2006472	-126	2006326	2006746	-	PA14_23130	1		Signal transduction mechanisms	PA3177	PA14_23130	IHMA87_01769	homolog_g3260
refseq|NC_008463.1|chromosome	peak683	1	155.61	3.78944	3464545	-342	3464183	3464603	-	PA14_38840	1	exaC	Energy production and conversion	PA1984	PA14_38840	IHMA87_03136	homolog_g2039
refseq|NC_008463.1|chromosome	peak608	1	155.35	3.785335	3019718	-128	3019570	3019990	-	PA14_33960	1		Function unknown	PA2373	PA14_33960		homolog_g2429
refseq|NC_008463.1|chromosome	peak286	1	153.56	3.76931	1455321	-69	1455232	1455652	-	PA14_16990	1		Function unknown	PA3662	PA14_16990		homolog_g3756
refseq|NC_008463.1|chromosome	peak1086	1	143.57	3.658255	5484117	-57	5484040	5484460	-	PA14_61450	1		Function unknown	PA4644	PA14_61450	IHMA87_05108	homolog_g4760
refseq|NC_008463.1|chromosome	peak449	1	137.44	3.5861600000000005	2187248	-371	2187219	2187639	+	PA14_25020	1		General function prediction only	PA3019	PA14_25020	IHMA87_01948	homolog_g3093
refseq|NC_008463.1|chromosome	peak303	1	135.19	3.56137	1522055	-311	1521724	1522144	-	PA14_17690	1		Amino acid transport and metabolism	PA3602	PA14_17690	IHMA87_01368	homolog_g3695
refseq|NC_008463.1|chromosome	peak951	2	134.63	3.556665	4884929	9	4884520	4884940	+	PA14_55000	5				PA14_55000		homolog_g6249	-252	4884657	4885077	-	PA14_54980	2				PA14_54980		homolog_g6248
refseq|NC_008463.1|chromosome	peak98	1	133.87	3.547645	454950	-377	454553	454973	-	PA14_05200	1		Inorganic ion transport and metabolism	PA0397	PA14_05200	IHMA87_00376	homolog_g413
refseq|NC_008463.1|chromosome	peak945	1	132.22	3.526445	4866559	-90	4866449	4866869	-	PA14_54900	3				PA14_54900		homolog_g6240
refseq|NC_008463.1|chromosome	peak1276	1	131.09	3.51369	6343178	6	6343164	6343584	-	PA14_71200	1		"Translation, ribosomal structure and biogenesis"	PA5392	PA14_71200	IHMA87_05923	homolog_g5542
refseq|NC_008463.1|chromosome	peak425	1	130.79	3.51157	2095218	-269	2095087	2095507	+	PA14_24170	1	fadH1	General function prediction only	PA3092	PA14_24170	IHMA87_01856	homolog_g3167
refseq|NC_008463.1|chromosome	peak782	1	129.97	3.50096	4073970	-237	4073713	4074133	-	PA14_45830	1	fliK	Cell motility	PA1441	PA14_45830	IHMA87_03726	homolog_g1487
refseq|NC_008463.1|chromosome	peak591	1	124.01	3.431555	2941049	-182	2940847	2941267	-	PA14_33410	1		Function unknown	PA2420	PA14_33410	IHMA87_02736	homolog_g2475
refseq|NC_008463.1|chromosome	peak242	2	121.2	3.360205	1251984	6	1251970	1252390	-	PA14_14680	1		Carbohydrate transport and metabolism	PA3818	PA14_14680	IHMA87_01135	homolog_g3912	-158	1251742	1252162	+	PA14_14690	2		"Translation, ribosomal structure and biogenesis"	PA3817	PA14_14690	IHMA87_01136	homolog_g3911
refseq|NC_008463.1|chromosome	peak733	1	116.34	3.3384600000000004	3777709	-183	3777506	3777926	-	PA14_42390	1	exsA	Transcription	PA1713	PA14_42390		homolog_g1762
