## Supplementary Dataset 2 for "Determination of the Two-Component Systems regulatory network reveals core and accessory regulations across *Pseudomonas aeruginosa* lineages": CS3_AgtR-PA0601_PAO1.tab

chrom	peakID	number_of_putative_targets	log(qvalue)	fold_enrichment	summit_position	dist_to_ATG_target1	prom_start_1	prom_end_1	strand_1	first_gene_ID_1	number_of_genes_in_operon_1	name_1	COG_1	PAO1_ID_1	PA14_ID_1	IHMA87_ID_1	homolog_group_1	putative_target_2
refseq|NC_002516.2|chromosome	peak368	1	1584.33	25.060095	2491670	-394	2491664	2492084	+	PA2263	1		Energy production and conversion	PA2263	PA14_35320	IHMA87_02833	homolog_g2319
refseq|NC_002516.2|chromosome	peak783	1	1497.78	21.02157	5615462	-190	5615252	5615672	+	PA4998	2		Signal transduction mechanisms	PA4998	PA14_66090	IHMA87_05482	homolog_g5134
refseq|NC_002516.2|chromosome	peak293	1	1367.47	22.65922	1906617	-225	1906442	1906862	+	PA1764	1		Lipid transport and metabolism	PA1764	PA14_41750	IHMA87_03441	homolog_g1813
refseq|NC_002516.2|chromosome	peak100	2	1245.91	21.253005	586794	-73	586467	586887	+	PA0527.1	1	rsmY	Function unknown	PA0527.1	PA14_06875	IHMA87_00504	homolog_g547	-131	586643	587063	-	PA0527	1	dnr	Signal transduction mechanisms	PA0527	PA14_06870	IHMA87_00503	homolog_g546
refseq|NC_002516.2|chromosome	peak201	2	1133.64	16.696025	1215253	-31	1214884	1215304	+	PA1122	1		Function unknown	PA1122	PA14_49870	IHMA87_04082	homolog_g1166	-179	1215054	1215474	-	PA1121	3	yfiR	Function unknown	PA1121	PA14_49880	IHMA87_04083	homolog_g1165
refseq|NC_002516.2|chromosome	peak141	1	1126.36	12.669455	784589	-109	784298	784718	+	PA0714	1		Function unknown	PA0714	PA14_55100	IHMA87_04532	homolog_g741
refseq|NC_002516.2|chromosome	peak133	2	1097.67	19.478165	732814	-145	732559	732979	+	PA0672	1	hemO	Inorganic ion transport and metabolism	PA0672	PA14_55580	IHMA87_04573	homolog_g698	-161	732633	733053	-	PA0671	3		Function unknown	PA0671	PA14_55590	IHMA87_04574	homolog_g697
refseq|NC_002516.2|chromosome	peak374	1	973.32	17.956825	2521127	-23	2521084	2521504	-	PA2290	1	gcd	Carbohydrate transport and metabolism	PA2290	PA14_34970	IHMA87_02808	homolog_g2346
refseq|NC_002516.2|chromosome	peak140	3	973.2	16.926460000000002	783870	-37	783813	784233	-	PA0712	1		Function unknown	PA0712		IHMA87_04533	homolog_g739	-303	783773	784193	+	PA0713	1		Function unknown	PA0713	PA14_55110		homolog_g740	-355	783495	783915	-	PA0711	1		General function prediction only	PA0711			homolog_g738
refseq|NC_002516.2|chromosome	peak815	2	906.93	13.46103	5843917	-117	5843780	5844200	-	PA5190	1		Energy production and conversion	PA5190	PA14_68560	IHMA87_05673	homolog_g5332	-137	5843654	5844074	+	PA5191	1		Function unknown	PA5191	PA14_68570		homolog_g5333
refseq|NC_002516.2|chromosome	peak283	1	848.79	16.270615	1828085	-264	1827801	1828221	-	PA1677	1		"Secondary metabolites biosynthesis, transport and catabolism"	PA1677	PA14_42820	IHMA87_03491	homolog_g1726
refseq|NC_002516.2|chromosome	peak831	1	835.53	16.209045	5949725	-115	5949590	5950010	-	PA5284	1		Cell motility	PA5284	PA14_69760		homolog_g5428
refseq|NC_002516.2|chromosome	peak693	1	774.52	15.41575	4973320	12	4973312	4973732	-	PA4439	1	trpS	"Translation, ribosomal structure and biogenesis"	PA4439	PA14_57670	IHMA87_04760	homolog_g4548
refseq|NC_002516.2|chromosome	peak96	2	729.06	10.17783	559381	-263	559244	559664	+	PA0500	5	bioB	Coenzyme transport and metabolism	PA0500	PA14_06500	IHMA87_00476	homolog_g519	-303	559058	559478	-	PA0499	3		"Intracellular trafficking, secretion, and vesicular transport"	PA0499			homolog_g518
refseq|NC_002516.2|chromosome	peak621	2	716.59	13.477465	4428224	-94	4428110	4428530	-	PA3947	1	rocR	Signal transduction mechanisms	PA3947	PA14_12810	IHMA87_00999	homolog_g4043	-188	4428012	4428432	+	PA3948	1	rocA1	Transcription	PA3948	PA14_12780	IHMA87_00998	homolog_g4044
refseq|NC_002516.2|chromosome	peak116	1	678.25	14.124765	664667	-116	664383	664803	+	PA0603	4		Amino acid transport and metabolism	PA0603	PA14_07860	IHMA87_00595	homolog_g624
refseq|NC_002516.2|chromosome	peak587	1	660.97	12.68235	4160174	-155	4159929	4160349	+	PA3714	1	ttsR	Transcription	PA3714	PA14_16350	IHMA87_01254	homolog_g3808
refseq|NC_002516.2|chromosome	peak222	2	629.86	13.27297	1359446	-96	1359330	1359750	-	PA1251	1		Signal transduction mechanisms	PA1251	PA14_48030	IHMA87_03982	homolog_g1295	-144	1359190	1359610	+	PA1252	1		Energy production and conversion	PA1252	PA14_48020	IHMA87_03981	homolog_g1296
refseq|NC_002516.2|chromosome	peak638	2	603.97	9.663635	4569855	-232	4569603	4570023	-	PA4086	2	cupB1	Cell motility	PA4086	PA14_11060		homolog_g4182	-241	4569696	4570116	+	PA4087	3		Function unknown	PA4087	PA14_11050	IHMA87_00837	homolog_g4183
refseq|NC_002516.2|chromosome	peak105	1	527.33	12.02665	620581	-93	620468	620888	-	PA0563	1		Function unknown	PA0563	PA14_07330	IHMA87_00540	homolog_g583
refseq|NC_002516.2|chromosome	peak27	1	500.14	10.916325	141882	-35	141517	141937	+	PA0122	1		Function unknown	PA0122	PA14_01490	IHMA87_00125	homolog_g134
refseq|NC_002516.2|chromosome	peak50	1	492.52	11.519935	283746	-193	283533	283953	-	PA0251	1		Function unknown	PA0251	PA14_03100		homolog_g264
refseq|NC_002516.2|chromosome	peak763	1	464.61	11.097125	5455170	-264	5455034	5455454	+	PA4857	1		"Intracellular trafficking, secretion, and vesicular transport"	PA4857	PA14_64240	IHMA87_05345	homolog_g4991
refseq|NC_002516.2|chromosome	peak749	2	440.89	10.745584999999998	5353663	-120	5353383	5353803	+	PA4768	1	smpB	"Posttranslational modification, protein turnover, chaperones"	PA4768	PA14_63060	IHMA87_05248	homolog_g4901	-156	5353487	5353907	-	PA4767	2		Lipid transport and metabolism	PA4767	PA14_63050	IHMA87_05247	homolog_g4900
refseq|NC_002516.2|chromosome	peak729	1	432.81	10.616275	5241777	-249	5241626	5242046	+	PA4673.1	1		Function unknown	PA4673.1		IHMA87_05137	homolog_g4791
refseq|NC_002516.2|chromosome	peak482	2	396.72	10.067465	3421303	-4	3421279	3421699	-	PA3056	1		Transcription	PA3056	PA14_24580	IHMA87_01890	homolog_g3131	-122	3421025	3421445	+	PA3057	1		Function unknown	PA3057	PA14_24570	IHMA87_01889	homolog_g3132
refseq|NC_002516.2|chromosome	peak708	2	389.98	9.96793	5080434	-226	5080188	5080608	-	PA4539	1		General function prediction only	PA4539	PA14_58880	IHMA87_04880	homolog_g4650	-323	5080357	5080777	+	PA4540	2		"Intracellular trafficking, secretion, and vesicular transport"	PA4540	PA14_58890	IHMA87_04881	homolog_g4651
refseq|NC_002516.2|chromosome	peak622	1	389.68	9.958	4432331	-383	4431928	4432348	-	PA3950	1		"Replication, recombination and repair"	PA3950	PA14_12760	IHMA87_00996	homolog_g4046
refseq|NC_002516.2|chromosome	peak400	1	380.95	9.82659	2705466	-307	2705373	2705793	+	PA2422	1		Function unknown	PA2422	PA14_33370		homolog_g2477
refseq|NC_002516.2|chromosome	peak398	1	350.63	9.346945	2701329	-224	2701085	2701505	-	PA2417	1		Transcription	PA2417	PA14_33440	IHMA87_02739	homolog_g2472
refseq|NC_002516.2|chromosome	peak59	1	324.48	8.898565	325348	-352	325300	325720	+	PA0290	1		Signal transduction mechanisms	PA0290	PA14_03790	IHMA87_00267	homolog_g304
refseq|NC_002516.2|chromosome	peak617	1	297.11	8.46373	4398251	-204	4398027	4398447	-	PA3923	1		Function unknown	PA3923	PA14_13130	IHMA87_01022	homolog_g4019
refseq|NC_002516.2|chromosome	peak828	2	295.23	8.43185	5941136	-54	5941062	5941482	-	PA5275	1		Inorganic ion transport and metabolism	PA5275	PA14_69640	IHMA87_05757	homolog_g5419	-200	5940936	5941356	+	PA5276	6	lppL	Cell motility	PA5276	PA14_69660	IHMA87_05758	homolog_g5420
refseq|NC_002516.2|chromosome	peak608	1	281.29	8.161505	4315848	-359	4315469	4315889	-	PA3855	2		"Posttranslational modification, protein turnover, chaperones"	PA3855	PA14_14140	IHMA87_01094	homolog_g3950
refseq|NC_002516.2|chromosome	peak28	1	279.73	8.14256	144573	-396	144569	144989	+	PA0127	1		Function unknown	PA0127	PA14_01550	IHMA87_00130	homolog_g139
refseq|NC_002516.2|chromosome	peak781	1	279.07	8.14226	5600162	-355	5599787	5600207	-	PA4984	1		Transcription	PA4984	PA14_65900		homolog_g5120
refseq|NC_002516.2|chromosome	peak730	1	269.51	6.7664550000000006	5243017	-161	5242778	5243198	+	PA4675	1		Coenzyme transport and metabolism	PA4675	PA14_61850	IHMA87_05141	homolog_g4794
refseq|NC_002516.2|chromosome	peak497	2	262.89	7.884245	3483450	-28	3483402	3483822	-	PA3103	9	xcpR	Cell motility	PA3103	PA14_23990	IHMA87_01842	homolog_g3181	-192	3483242	3483662	+	PA3104	2	xcpP	Function unknown	PA3104	PA14_23980	IHMA87_01841	homolog_g3182
refseq|NC_002516.2|chromosome	peak550	1	261.11	7.851465	3843518	-228	3843270	3843690	-	PA3434	1		"Replication, recombination and repair"	PA3434			homolog_g3524
refseq|NC_002516.2|chromosome	peak265	1	260.03	6.242775	1664832	-233	1664665	1665085	+	PA1528	2	zipA	"Cell cycle control, cell division, chromosome partitioning"	PA1528	PA14_44670	IHMA87_03647	homolog_g1574
refseq|NC_002516.2|chromosome	peak350	2	255.79	7.0092300000000005	2361432	-225	2361187	2361607	-	PA2145	1		Function unknown	PA2145	PA14_36830	IHMA87_03002	homolog_g2201	-274	2361306	2361726	+	PA2146	1		General function prediction only	PA2146	PA14_36820	IHMA87_03000	homolog_g2202
refseq|NC_002516.2|chromosome	peak879	1	253.61	7.696734999999999	6259187	10	6259177	6259597	-	PA5565	4	gidA	"Cell cycle control, cell division, chromosome partitioning"	PA5565	PA14_73370	IHMA87_06113	homolog_g5717
refseq|NC_002516.2|chromosome	peak11	2	244.35	7.55315	58635	-41	58574	58994	-	PA0043	1		Function unknown	PA0043	PA14_00550	IHMA87_00049	homolog_g55	-151	58386	58806	+	PA0044	1	exoT	Function unknown	PA0044	PA14_00560		homolog_g56
refseq|NC_002516.2|chromosome	peak817	1	243.9	7.538419999999999	5859407	-386	5859393	5859813	+	PA5205	1		"Intracellular trafficking, secretion, and vesicular transport"	PA5205	PA14_68750	IHMA87_05688	homolog_g5348
refseq|NC_002516.2|chromosome	peak13	1	239.63	6.85184	66303	0	65903	66323	+	PA0051	1	phzH	Amino acid transport and metabolism	PA0051	PA14_00640		homolog_g63
refseq|NC_002516.2|chromosome	peak812	1	237.86	7.24156	5820889	-21	5820510	5820930	+	PA5170	4	arcD	Amino acid transport and metabolism	PA5170	PA14_68300	IHMA87_05651	homolog_g5309
refseq|NC_002516.2|chromosome	peak835	2	236.08	7.41362	5989456	-4	5989060	5989480	+	PA5320	4	coaC	Coenzyme transport and metabolism	PA5320	PA14_70240	IHMA87_05845	homolog_g5465	-136	5989300	5989720	-	PA5319	1	radC	"Replication, recombination and repair"	PA5319	PA14_70230	IHMA87_05844	homolog_g5464
refseq|NC_002516.2|chromosome	peak390	1	230.16	7.306265	2649829	-166	2649595	2650015	+	PA2394	1	pvdN	Amino acid transport and metabolism	PA2394	PA14_33720	IHMA87_02761	homolog_g2450
refseq|NC_002516.2|chromosome	peak821	1	228.51	6.620725	5900621	-258	5900479	5900899	+	PA5241	1	ppx	Nucleotide transport and metabolism	PA5241	PA14_69220	IHMA87_05725	homolog_g5385
refseq|NC_002516.2|chromosome	peak275	1	209.44	6.9075050000000005	1736018	-171	1735789	1736209	+	PA1595	1		Function unknown	PA1595	PA14_43870	IHMA87_03574	homolog_g1644
refseq|NC_002516.2|chromosome	peak260	1	208.8	6.885855	1634785	-293	1634472	1634892	-	PA1504	1		Transcription	PA1504	PA14_44980	IHMA87_03667	homolog_g1550
refseq|NC_002516.2|chromosome	peak778	1	207.75	6.894880000000001	5578628	-79	5578529	5578949	-	PA4968	4		General function prediction only	PA4968	PA14_65670	IHMA87_05460	homolog_g5104
refseq|NC_002516.2|chromosome	peak38	1	198.59	6.72678	223711	-390	223701	224121	+	PA0195	3	pntAA	Energy production and conversion	PA0195	PA14_02450	IHMA87_00186	homolog_g207
refseq|NC_002516.2|chromosome	peak576	1	189.29	6.245205	4059149	-236	4058893	4059313	-	PA3622	1	rpoS	Transcription	PA3622	PA14_17480	IHMA87_01347	homolog_g3716
refseq|NC_002516.2|chromosome	peak300	2	187.11	5.63536	1958699	-60	1958359	1958779	+	PA1804	1	hupB	"Replication, recombination and repair"	PA1804	PA14_41210	IHMA87_03324	homolog_g1858	-384	1958683	1959103	+	PA1804.1	1		Function unknown	PA1804.1		IHMA87_03323	homolog_g1859
refseq|NC_002516.2|chromosome	peak132	1	182.52	5.246779999999999	726937	-199	726736	727156	+	PA0668.5	1		Function unknown	PA0668.5			homolog_g694
refseq|NC_002516.2|chromosome	peak148	2	181.61	6.403505	828392	-48	828324	828744	-	PA0759	1		General function prediction only	PA0759	PA14_54480	IHMA87_04498	homolog_g790	-225	828217	828637	+	PA0760	1		Function unknown	PA0760	PA14_54470	IHMA87_04497	homolog_g791
refseq|NC_002516.2|chromosome	peak616	1	176.74	6.29615	4396341	-280	4396041	4396461	-	PA3922	1		Function unknown	PA3922	PA14_13140	IHMA87_01023	homolog_g4018
refseq|NC_002516.2|chromosome	peak204	1	171.79	6.21195	1226290	-12	1226258	1226678	-	PA1134	1		Function unknown	PA1134	PA14_49720	IHMA87_04075	homolog_g1178
refseq|NC_002516.2|chromosome	peak459	2	165.62	6.0892550000000005	3174117	-14	3173731	3174151	+	PA2820	1		Function unknown	PA2820	PA14_27590	IHMA87_02147	homolog_g2890	-205	3173892	3174312	-	PA2819.3	2		Function unknown	PA2819.3			homolog_g2889
refseq|NC_002516.2|chromosome	peak661	1	163.26	5.029535	4788849	-156	4788673	4789093	-	PA4280.1	1		Function unknown	PA4280.1			homolog_g4383
refseq|NC_002516.2|chromosome	peak465	2	161.29	5.989715	3235737	-57	3235394	3235814	+	PA2883	1		Function unknown	PA2883	PA14_26780	IHMA87_02082	homolog_g2955	-366	3235351	3235771	-	PA2882	2		Signal transduction mechanisms	PA2882	PA14_26810	IHMA87_02083	homolog_g2954
refseq|NC_002516.2|chromosome	peak848	1	152.4	4.680565	6039880	-177	6039683	6040103	-	PA5369.1	1		Function unknown	PA5369.1			homolog_g5515
refseq|NC_002516.2|chromosome	peak772	1	146.36	5.701325	5545069	-248	5544801	5545221	-	PA4940	1		Function unknown	PA4940	PA14_65260	IHMA87_05432	homolog_g5076
refseq|NC_002516.2|chromosome	peak492	1	145.58	5.282985	3458158	-248	3457890	3458310	-	PA3081	1		Function unknown	PA3081	PA14_24300	IHMA87_01867	homolog_g3156
refseq|NC_002516.2|chromosome	peak827	1	145.16	5.659525	5935658	-330	5935588	5936008	+	PA5271	1		Function unknown	PA5271	PA14_69600	IHMA87_05752	homolog_g5415
refseq|NC_002516.2|chromosome	peak808	1	143.53	5.637874999999999	5779967	-28	5779595	5780015	+	PA5132	1		General function prediction only	PA5132	PA14_67780	IHMA87_05608	homolog_g5269
refseq|NC_002516.2|chromosome	peak457	2	141.75	5.589454999999999	3162641	-62	3162559	3162979	-	PA2808	1	ptrA	Function unknown	PA2808	PA14_27830	IHMA87_02263	homolog_g2875	-64	3162305	3162725	+	PA2809	2	copR	Signal transduction mechanisms	PA2809	PA14_27810	IHMA87_02262	homolog_g2876
refseq|NC_002516.2|chromosome	peak332	1	141.26	5.544925	2253468	-351	2253419	2253839	+	PA2058	4		Amino acid transport and metabolism	PA2058	PA14_37880		homolog_g2113
refseq|NC_002516.2|chromosome	peak6	1	139.42	5.513674999999999	34254	-370	34224	34644	+	PA0032	2		Transcription	PA0032	PA14_00400	IHMA87_00033	homolog_g44
refseq|NC_002516.2|chromosome	peak735	1	139.1	4.59238	5264409	-190	5264199	5264619	-	PA4690.1	1		Function unknown	PA4690.1			homolog_g4809
refseq|NC_002516.2|chromosome	peak440	2	138.27	5.5260050000000005	3067954	-86	3067640	3068060	+	PA2714	2		General function prediction only	PA2714	PA14_29050		homolog_g2776	-268	3067666	3068086	-	PA2713	1		Transcription	PA2713	PA14_29060		homolog_g2775
refseq|NC_002516.2|chromosome	peak876	2	136.03	5.487215	6208556	-14	6208522	6208942	-	PA5515	1		Function unknown	PA5515	PA14_72770	IHMA87_06060	homolog_g5667	-19	6208175	6208595	+	PA5516	1	pdxY	Coenzyme transport and metabolism	PA5516	PA14_72780	IHMA87_06061	homolog_g5668
refseq|NC_002516.2|chromosome	peak454	2	134.62	5.45564	3146023	-16	3145987	3146407	-	PA2788	1		Cell motility	PA2788	PA14_28050	IHMA87_02285	homolog_g2855	-228	3145851	3146271	+	PA2789	1		Function unknown	PA2789	PA14_28040	IHMA87_02284	homolog_g2856
refseq|NC_002516.2|chromosome	peak479	2	127.06	5.29656	3394833	17	3394416	3394836	+	PA3031	1		Function unknown	PA3031	PA14_24880	IHMA87_01936	homolog_g3105	-357	3394790	3395210	+	PA3031.1	1		Function unknown	PA3031.1		IHMA87_01935	homolog_g3106
refseq|NC_002516.2|chromosome	peak614	1	126.47	5.27882	4394756	-395	4394341	4394761	-	PA3921	1		Transcription	PA3921	PA14_13150	IHMA87_01024	homolog_g4017
refseq|NC_002516.2|chromosome	peak321	1	125.88	5.252955	2169639	-349	2169588	2170008	+	PA1984	1	exaC	Energy production and conversion	PA1984	PA14_38840	IHMA87_03136	homolog_g2039
refseq|NC_002516.2|chromosome	peak407	1	124.26	5.23642	2818905	-19	2818866	2819286	-	PA2501	1		Function unknown	PA2501	PA14_32310	IHMA87_02650	homolog_g2556
refseq|NC_002516.2|chromosome	peak796	1	123.19	5.149875	5687569	-249	5687300	5687720	-	PA5049	1	rpmE	"Translation, ribosomal structure and biogenesis"	PA5049	PA14_66710	IHMA87_05531	homolog_g5185
refseq|NC_002516.2|chromosome	peak526	1	120.33	5.1462	3644984	-115	3644699	3645119	+	PA3258	1		General function prediction only	PA3258	PA14_21870	IHMA87_01686	homolog_g3341
refseq|NC_002516.2|chromosome	peak690	1	119.49	5.13267	4965002	-143	4964839	4965259	-	PA4431	3		Energy production and conversion	PA4431	PA14_57570	IHMA87_04752	homolog_g4540
refseq|NC_002516.2|chromosome	peak575	1	116.46	5.0641	4057855	-197	4057638	4058058	-	PA3621.1	1	rsmZ	Function unknown	PA3621.1	RsmZ	IHMA87_01348	homolog_g3715
refseq|NC_002516.2|chromosome	peak495	1	114.67	5.02411	3473063	-260	3472783	3473203	-	PA3092	1	fadH1	General function prediction only	PA3092	PA14_24170	IHMA87_01856	homolog_g3167
refseq|NC_002516.2|chromosome	peak803	1	111.48	4.947425	5751816	-32	5751764	5752184	-	PA5108	2		Function unknown	PA5108	PA14_67460	IHMA87_05583	homolog_g5244
refseq|NC_002516.2|chromosome	peak611	1	108.81	4.8951	4373813	-125	4373538	4373958	+	PA3904	5		Function unknown	PA3904	PA14_13390		homolog_g4000
refseq|NC_002516.2|chromosome	peak73	1	108.36	4.87615	393176	-132	392908	393328	+	PA0350	1	folA	Coenzyme transport and metabolism	PA0350	PA14_04580	IHMA87_00327	homolog_g366
refseq|NC_002516.2|chromosome	peak229	1	106.06	4.795725	1415006	-320	1414666	1415086	-	PA1303	1		"Intracellular trafficking, secretion, and vesicular transport"	PA1303	PA14_47370	IHMA87_03929	homolog_g1348
refseq|NC_002516.2|chromosome	peak237	2	105.6	4.813605	1474183	-203	1473960	1474380	-	PA1361	1		Defense mechanisms	PA1361	PA14_46680	IHMA87_03868	homolog_g1407	-208	1473991	1474411	+	PA1362	4		Function unknown	PA1362	PA14_46670		homolog_g1408
refseq|NC_002516.2|chromosome	peak766	1	104.55	4.791655	5479843	-256	5479567	5479987	-	PA4883	2		Energy production and conversion	PA4883	PA14_64550	IHMA87_05372	homolog_g5017
refseq|NC_002516.2|chromosome	peak724	1	101.17	4.68099	5207302	-295	5206987	5207407	-	PA4637a	1
refseq|NC_002516.2|chromosome	peak503	1	97.83	4.643095	3514690	-125	3514545	3514965	-	PA3133	2	sawR	Transcription	PA3133	PA14_23590	IHMA87_01810	homolog_g3211
refseq|NC_002516.2|chromosome	peak357	2	97.23	3.927825	2428696	-27	2428649	2429069	-	PA2209	1		Function unknown	PA2209	PA14_36130	IHMA87_02920	homolog_g2265	-156	2428452	2428872	+	PA2210	3		Carbohydrate transport and metabolism	PA2210	PA14_36120	IHMA87_02919	homolog_g2266
refseq|NC_002516.2|chromosome	peak477	1	96.42	4.60581	3382095	-358	3381717	3382137	-	PA3019	1		General function prediction only	PA3019	PA14_25020	IHMA87_01948	homolog_g3093
refseq|NC_002516.2|chromosome	peak227	1	95.89	4.59859	1409820	-129	1409549	1409969	+	PA1300	2	hxuI	Transcription	PA1300	PA14_47400	IHMA87_03932	homolog_g1345
refseq|NC_002516.2|chromosome	peak172	1	92.48	4.28929	1027949	-223	1027772	1028192	+	PA0938	1		Cell wall/membrane/envelope biogenesis	PA0938	PA14_52130		homolog_g978
refseq|NC_002516.2|chromosome	peak114	2	90.53	4.471385	660207	-44	660143	660563	-	PA0599	1		Function unknown	PA0599	PA14_07810	IHMA87_00591	homolog_g620	-108	659915	660335	+	PA0600	2		Amino acid transport and metabolism	PA0600	PA14_07820	IHMA87_00592	homolog_g621
refseq|NC_002516.2|chromosome	peak789	1	90.12	4.462065	5654413	-143	5654156	5654576	+	PA5024	1		General function prediction only	PA5024	PA14_66420	IHMA87_05508	homolog_g5160
refseq|NC_002516.2|chromosome	peak319	1	89.87	4.45575	2153475	-119	2153194	2153614	+	PA1972	1		General function prediction only	PA1972	PA14_39020	IHMA87_03148	homolog_g2027
refseq|NC_002516.2|chromosome	peak439	1	89.61	4.449735	3059297	-376	3058901	3059321	-	PA2704	1		Transcription	PA2704	PA14_29180	IHMA87_03829	homolog_g2766
refseq|NC_002516.2|chromosome	peak425	2	87.88	4.1654800000000005	2965104	-97	2964801	2965221	+	PA2622	1	cspD	Transcription	PA2622	PA14_30200	IHMA87_02494	homolog_g2683	-129	2964955	2965375	-	PA2621	2		Function unknown	PA2621			homolog_g2682
refseq|NC_002516.2|chromosome	peak865	1	84.63	4.32494	6132950	-362	6132912	6133332	+	PA5444	1		Function unknown	PA5444	PA14_71880	IHMA87_05978	homolog_g5594
refseq|NC_002516.2|chromosome	peak504	2	83.16	4.029375	3515060	-140	3514900	3515320	-	PA3133.2	1		Function unknown	PA3133.2			homolog_g3213	-262	3514778	3515198	-	PA3133.1	1		Function unknown	PA3133.1			homolog_g3212
refseq|NC_002516.2|chromosome	peak476	1	81.27	4.247055	3369464	-195	3369249	3369669	-	PA3009	1		Function unknown	PA3009	PA14_25140	IHMA87_01958	homolog_g3083
refseq|NC_002516.2|chromosome	peak69	2	80.03	4.21638	367343	-114	367057	367477	+	PA0327	1		Function unknown	PA0327	PA14_04270	IHMA87_00303	homolog_g343	-214	367109	367529	-	PA0326	4		Amino acid transport and metabolism	PA0326	PA14_04250		homolog_g342
refseq|NC_002516.2|chromosome	peak433	1	79.29	4.197135	3025597	-89	3025488	3025908	-	PA2678	8		Cell wall/membrane/envelope biogenesis	PA2678	PA14_29480		homolog_g2739
refseq|NC_002516.2|chromosome	peak790	1	79.01	4.16967	5655514	-134	5655248	5655668	+	PA5025	1	metY	Amino acid transport and metabolism	PA5025	PA14_66440	IHMA87_05509	homolog_g5161
refseq|NC_002516.2|chromosome	peak336	1	77.85	4.122195	2269602	-240	2269342	2269762	-	PA2069	1		"Posttranslational modification, protein turnover, chaperones"	PA2069	PA14_37745	IHMA87_03057	homolog_g2124
refseq|NC_002516.2|chromosome	peak674	1	77.37	4.144205	4854598	-106	4854472	4854892	-	PA4325	1		Function unknown	PA4325	PA14_56190	IHMA87_04627	homolog_g4432
refseq|NC_002516.2|chromosome	peak570	1	74.76	3.994015	4035955	-310	4035865	4036285	+	PA3602	1		Amino acid transport and metabolism	PA3602	PA14_17690	IHMA87_01368	homolog_g3695
refseq|NC_002516.2|chromosome	peak253	1	72.76	4.031435	1570260	-236	1570096	1570516	+	PA1441	1	fliK	Cell motility	PA1441	PA14_45830	IHMA87_03726	homolog_g1487
refseq|NC_002516.2|chromosome	peak859	1	72.57	4.028125	6070258	8	6070246	6070666	-	PA5392	1		"Translation, ribosomal structure and biogenesis"	PA5392	PA14_71200	IHMA87_05923	homolog_g5542
refseq|NC_002516.2|chromosome	peak47	1	70.61	3.973395	272085	-247	271818	272238	-	PA0240	1		Function unknown	PA0240	PA14_02980	IHMA87_00227	homolog_g253
refseq|NC_002516.2|chromosome	peak74	1	67.92	3.905735	409711	-262	409429	409849	-	PA0365	1		Function unknown	PA0365	PA14_04790	IHMA87_00342	homolog_g381
refseq|NC_002516.2|chromosome	peak516	1	65.89	3.85371	3567484	-122	3567206	3567626	+	PA3177	1		Signal transduction mechanisms	PA3177	PA14_23130	IHMA87_01769	homolog_g3260
refseq|NC_002516.2|chromosome	peak399	1	62.33	3.753875	2702738	-188	2702526	2702946	+	PA2420	1		Function unknown	PA2420	PA14_33410	IHMA87_02736	homolog_g2475
refseq|NC_002516.2|chromosome	peak3	1	62.32	3.754475	13321	-219	13140	13560	+	PA0010	1	tag	"Replication, recombination and repair"	PA0010	PA14_00110	IHMA87_00009	homolog_g22
refseq|NC_002516.2|chromosome	peak335	1	56.35	3.588775	2265282	-305	2264957	2265377	-	PA2065	2	pcoA	Inorganic ion transport and metabolism	PA2065			homolog_g2120
refseq|NC_002516.2|chromosome	peak692	1	53.58	3.50999	4969688	-82	4969370	4969790	+	PA4437	1		Function unknown	PA4437	PA14_57640	IHMA87_04758	homolog_g4546
