## Supplementary Dataset 2 for "Determination of the Two-Component Systems regulatory network reveals core and accessory regulations across *Pseudomonas aeruginosa* lineages": CS4_TctD-IHMA87_04501_IHMA.tab

chrom	peakID	number_of_putative_targets	log(qvalue)	fold_enrichment	summit_position	dist_to_ATG_target1	prom_start_1	prom_end_1	strand_1	first_gene_ID_1	number_of_genes_in_operon_1	name_1	COG_1	PAO1_ID_1	PA14_ID_1	IHMA87_ID_1	homolog_group_1	putative_target_2
IHMA87_1	peak3	1	1538.05	29.93056	600382	-292	600274	600694	+	IHMA87_00556	1					IHMA87_00556	homolog_g6504
IHMA87_1	peak34	1	67.48	4.36926	6425071	-165	6424886	6425306	-	IHMA87_06019	1	citA	Carbohydrate transport and metabolism	PA5476	PA14_72280	IHMA87_06019	homolog_g5627
IHMA87_2	peak35	1	52.07	3.97787	49400	-166	49166	49586	+	IHMA87_06167	1					IHMA87_06167	homolog_g7643
IHMA87_1	peak1	1	26.44	3.0167400000000004	147976	-235	147721	148141	-	IHMA87_00126	1		Transcription	PA0123	PA14_01500	IHMA87_00126	homolog_g135
IHMA87_1	peak23	2	19.5	2.71912	4798545	-82	4798443	4798863	-	IHMA87_04501	2	tctD	Signal transduction mechanisms	PA0756	PA14_54510	IHMA87_04501	homolog_g787	-129	4798274	4798694	+	IHMA87_04502	1	opdH	Function unknown	PA0755	PA14_54520	IHMA87_04502	homolog_g786
IHMA87_1	peak11	1	19.32	2.69661	1815164	-165	1814929	1815349	+	IHMA87_01680	1		"Posttranslational modification, protein turnover, chaperones"	PA3262	PA14_21820	IHMA87_01680	homolog_g3346
IHMA87_1	peak33	1	18.15	2.657705	6287138	-112	6287006	6287426	-	IHMA87_05895	5	pstS	Inorganic ion transport and metabolism	PA5369	PA14_70860	IHMA87_05895	homolog_g5514
IHMA87_1	peak12	1	14.75	2.4956050000000003	1932291	-36	1932235	1932655	-	IHMA87_01799	1					IHMA87_01799	homolog_g6652
IHMA87_1	peak24	1	12.84	2.392045	5064907	-154	5064733	5065153	-	IHMA87_04739	16		Function unknown	PA4421	PA14_57460	IHMA87_04739	homolog_g4529
IHMA87_1	peak18	2	9.58	2.196185	2934600	-136	2934444	2934864	-	IHMA87_02753	4		Function unknown	PA2403	PA14_33600	IHMA87_02753	homolog_g2458	-182	2934382	2934802	+	IHMA87_02754	3					IHMA87_02754	homolog_g6980
