## Supplementary Dataset 2 for "Determination of the Two-Component Systems regulatory network reveals core and accessory regulations across *Pseudomonas aeruginosa* lineages": CS4_TctD-PA14_54510_PA14.tab

chrom	peakID	number_of_putative_targets	log(qvalue)	fold_enrichment	summit_position	dist_to_ATG_target1	prom_start_1	prom_end_1	strand_1	first_gene_ID_1	number_of_genes_in_operon_1	name_1	COG_1	PAO1_ID_1	PA14_ID_1	IHMA87_ID_1	homolog_group_1	putative_target_2
refseq|NC_008463.1|chromosome	peak2	2	66.78	4.3081	6440483	-157	6440306	6440726	-	PA14_72280	1	citA	Carbohydrate transport and metabolism	PA5476	PA14_72280	IHMA87_06019	homolog_g5627	-218	6440301	6440721	+	PA14_72300	1		Function unknown	PA5477	PA14_72300	IHMA87_06021	homolog_g5628
refseq|NC_008463.1|chromosome	peak0	2	18.38	2.664205	4833643	-98	4833525	4833945	-	PA14_54510	2	tctD	Signal transduction mechanisms	PA0756	PA14_54510	IHMA87_04501	homolog_g787	-113	4833356	4833776	+	PA14_54520	1	opdH	Function unknown	PA0755	PA14_54520	IHMA87_04502	homolog_g786
refseq|NC_008463.1|chromosome	peak1	1	7.18	2.038155	5066950	-68	5066618	5067038	+	PA14_56880	2		Cell wall/membrane/envelope biogenesis	PA4374	PA14_56880	IHMA87_04689	homolog_g4481
