## Supplementary Dataset 2 for "Determination of the Two-Component Systems regulatory network reveals core and accessory regulations across *Pseudomonas aeruginosa* lineages": CS4_TctD-PA0756_PAO1.tab

chrom	peakID	number_of_putative_targets	log(qvalue)	fold_enrichment	summit_position	dist_to_ATG_target1	prom_start_1	prom_end_1	strand_1	first_gene_ID_1	number_of_genes_in_operon_1	name_1	COG_1	PAO1_ID_1	PA14_ID_1	IHMA87_ID_1	homolog_group_1	putative_target_2
refseq|NC_002516.2|chromosome	peak3	2	83.67	3.099455	6167532	-123	6167389	6167809	-	PA5476	1	citA	Carbohydrate transport and metabolism	PA5476	PA14_72280	IHMA87_06019	homolog_g5627	-251	6167383	6167803	+	PA5477	1		Function unknown	PA5477	PA14_72300	IHMA87_06021	homolog_g5628
refseq|NC_002516.2|chromosome	peak0	2	22.6	2.031445	824303	-105	824178	824598	-	PA0755	1	opdH	Function unknown	PA0755	PA14_54520	IHMA87_04502	homolog_g786	-106	824009	824429	+	PA0756	2	tctD	Signal transduction mechanisms	PA0756	PA14_54510	IHMA87_04501	homolog_g787
