## Supplementary Dataset 2 for "Determination of the Two-Component Systems regulatory network reveals core and accessory regulations across *Pseudomonas aeruginosa* lineages": CS5_PirR-IHMA87_04308_IHMA.tab

chrom	peakID	number_of_putative_targets	log(qvalue)	fold_enrichment	summit_position	dist_to_ATG_target1	prom_start_1	prom_end_1	strand_1	first_gene_ID_1	number_of_genes_in_operon_1	name_1	COG_1	PAO1_ID_1	PA14_ID_1	IHMA87_ID_1	homolog_group_1	putative_target_2
IHMA87_1	peak94	1	11414.31	73.49255500000001	1807584	-65	1807249	1807669	+	IHMA87_01671	1		Inorganic ion transport and metabolism	PA3268	PA14_21730	IHMA87_01671	homolog_g3354
IHMA87_1	peak10	1	10826.16	70.55241000000001	148571	-27	148524	148944	-	IHMA87_00128	2		Transcription	PA0125	PA14_01520	IHMA87_00128	homolog_g137
IHMA87_1	peak270	2	9532.69	62.31802	5164762	-70	5164432	5164852	+	IHMA87_04837	2		Function unknown	PA4515	PA14_58580	IHMA87_04837	homolog_g4625	-101	5164641	5165061	-	IHMA87_04836	1					IHMA87_04836	homolog_g7384
IHMA87_1	peak246	1	8306.38	55.97658	4667561	-84	4667245	4667665	+	IHMA87_04381	2	exlB				IHMA87_04381	homolog_g7336
IHMA87_1	peak96	2	8065.9	56.350035	1878409	-39	1878350	1878770	-	IHMA87_01750	1	gapA	Carbohydrate transport and metabolism	PA3195	PA14_22890	IHMA87_01750	homolog_g3278	-91	1878100	1878520	+	IHMA87_01751	4	edd	Amino acid transport and metabolism	PA3194	PA14_22910	IHMA87_01751	homolog_g3277
IHMA87_1	peak178	2	6911.23	50.1669	3342502	-29	3342131	3342551	+	IHMA87_03102	5	liuR	Transcription	PA2016	PA14_38430	IHMA87_03102	homolog_g2071	-112	3342370	3342790	-	IHMA87_03101	1		Function unknown	PA2017	PA14_38420	IHMA87_03101	homolog_g2072
IHMA87_1	peak17	2	6494.68	47.88443	440871	-97	440568	440988	+	IHMA87_00405	3	mexA	Cell wall/membrane/envelope biogenesis	PA0425	PA14_05530	IHMA87_00405	homolog_g443	-178	440673	441093	-	IHMA87_00404	1	mexR	Transcription	PA0424	PA14_05520	IHMA87_00404	homolog_g442
IHMA87_1	peak60	1	6363.41	47.15962	912470	-55	912395	912815	-	IHMA87_00849	2		Function unknown	PA4076	PA14_11160	IHMA87_00849	homolog_g4172
IHMA87_1	peak222	1	6095.87	45.66796	4262899	-43	4262836	4263256	-	IHMA87_03984	1	aprA	"Secondary metabolites biosynthesis, transport and catabolism"	PA1249	PA14_48060	IHMA87_03984	homolog_g1293
IHMA87_1	peak175	1	6090.59	45.64616	3155245	-62	3154907	3155327	+	IHMA87_02928	2					IHMA87_02928	homolog_g7023
IHMA87_1	peak228	1	6001.38	45.146885	4354071	9	4354060	4354480	-	IHMA87_04067	2	pys2	Function unknown	PA1150		IHMA87_04067	homolog_g1194
IHMA87_1	peak154	1	5963.17	44.564795	2769186	-63	2769103	2769523	-	IHMA87_02628	2	czcR	Signal transduction mechanisms	PA2523	PA14_31960	IHMA87_02628	homolog_g2578
IHMA87_1	peak255	2	5959.53	44.90732	4876468	-24	4876092	4876512	+	IHMA87_04574	3		Function unknown	PA0671	PA14_55590	IHMA87_04574	homolog_g697	-165	4876283	4876703	-	IHMA87_04573	1	hemO	Inorganic ion transport and metabolism	PA0672	PA14_55580	IHMA87_04573	homolog_g698
IHMA87_1	peak59	2	5507.48	42.35962	906968	-230	906798	907218	+	IHMA87_00845	1	PA4080	Transcription	PA4080	PA14_11120	IHMA87_00845	homolog_g4176	-269	906679	907099	-	IHMA87_00844	1					IHMA87_00844	homolog_g6548
IHMA87_1	peak62	1	5458.84	42.074125	1029262	-48	1028910	1029330	+	IHMA87_00967	3					IHMA87_00967	homolog_g6557
IHMA87_1	peak134	1	5150.2	40.304905	2525992	-297	2525675	2526095	-	IHMA87_02410	2					IHMA87_02410	homolog_g6879
IHMA87_1	peak174	2	4525.96	36.661640000000006	3136386	-136	3136230	3136650	-	IHMA87_02910	1					IHMA87_02910	homolog_g7021	-154	3136140	3136560	+	IHMA87_02911	1					IHMA87_02911	homolog_g7022
IHMA87_1	peak241	1	3960.83	33.280225	4594028	-182	4593826	4594246	-	IHMA87_04306	1	pirA	Inorganic ion transport and metabolism	PA0931	PA14_52230	IHMA87_04306	homolog_g971
IHMA87_1	peak180	1	3843.78	32.560925	3406593	-139	3406332	3406752	+	IHMA87_03161	1				PA14_35820	IHMA87_03161	homolog_g6115
IHMA87_1	peak213	2	3470.38	30.258375	3932418	-131	3932267	3932687	-	IHMA87_03668	1		General function prediction only	PA1503	PA14_44990	IHMA87_03668	homolog_g1549	-198	3932216	3932636	+	IHMA87_03669	3	gcl	General function prediction only	PA1502	PA14_45000	IHMA87_03669	homolog_g1548
IHMA87_1	peak151	1	3077.06	27.769475	2721114	-98	2720996	2721416	-	IHMA87_02590	1		Function unknown	PA2558	PA14_31460	IHMA87_02590	homolog_g2613
IHMA87_1	peak142	1	3058.46	27.647395	2614332	-368	2613944	2614364	-	IHMA87_02479	13	nuoA	Energy production and conversion	PA2637	PA14_30020	IHMA87_02479	homolog_g2698
IHMA87_1	peak300	2	2925.17	26.780425	5419462	-123	5419185	5419605	+	IHMA87_05087	1	hprA	Coenzyme transport and metabolism	PA4626	PA14_61210	IHMA87_05087	homolog_g4742	-197	5419245	5419665	-	IHMA87_05086	2		"Intracellular trafficking, secretion, and vesicular transport"	PA4625	PA14_61200	IHMA87_05086	homolog_g4741
IHMA87_1	peak2	1	2874.62	26.45966	52666	-198	52464	52884	+	IHMA87_00044	1					IHMA87_00044	homolog_g6468
IHMA87_1	peak187	1	2718.39	25.43487	3507472	-232	3507304	3507724	+	IHMA87_03244	1					IHMA87_03244	homolog_g7086
IHMA87_1	peak242	1	2707.18	25.364605	4601059	-79	4600738	4601158	+	IHMA87_04313	1		General function prediction only	PA0924	PA14_52300	IHMA87_04313	homolog_g964
IHMA87_1	peak133	1	2632.85	24.870115	2512440	3	2512423	2512843	-	IHMA87_02396	2					IHMA87_02396	homolog_g6866
IHMA87_1	peak119	1	2516.91	24.096975	2305161	-36	2305105	2305525	-	IHMA87_02157	1					IHMA87_02157	homolog_g6705
IHMA87_1	peak287	2	2347.54	22.950335000000003	5274218	-149	5274049	5274469	-	IHMA87_04959	1					IHMA87_04959	homolog_g7443	-328	5274146	5274566	+	IHMA87_04960	1					IHMA87_04960	homolog_g7444
IHMA87_1	peak88	1	2217.41	22.066405000000003	1585876	-79	1585777	1586197	-	IHMA87_01457	1		Function unknown	PA3496	PA14_18870	IHMA87_01457	homolog_g3587
IHMA87_1	peak176	2	2120.03	21.39205	3204456	-132	3204304	3204724	-	IHMA87_02979	1		Function unknown	PA2166	PA14_36560	IHMA87_02979	homolog_g2222	-236	3204292	3204712	+	IHMA87_02980	6		Carbohydrate transport and metabolism	PA2165	PA14_36570	IHMA87_02980	homolog_g2221
IHMA87_1	peak15	1	1908.74	19.90344	307377	-64	307041	307461	+	IHMA87_00275	3	spuA	General function prediction only	PA0297	PA14_03870	IHMA87_00275	homolog_g312
IHMA87_1	peak250	1	1776.51	18.955655	4727541	-114	4727255	4727675	+	IHMA87_04434	1		Function unknown	PA0825	PA14_53630	IHMA87_04434	homolog_g856
IHMA87_1	peak52	1	1690.61	18.328325	767346	-148	767178	767598	-	IHMA87_00725	1					IHMA87_00725	homolog_g6530
IHMA87_1	peak109	1	1631.83	17.897635	2023825	-163	2023588	2024008	+	IHMA87_01882	2	pelA	Function unknown	PA3064	PA14_24480	IHMA87_01882	homolog_g3139
IHMA87_2	peak363	2	1616.49	17.786555	91926	-56	91850	92270	-	IHMA87_06210	1					IHMA87_06210	homolog_g7686	-75	91601	92021	+	IHMA87_06211	2					IHMA87_06211	homolog_g7687
IHMA87_1	peak245	1	1603.66	17.689790000000002	4650860	-259	4650581	4651001	-	IHMA87_04365	6	aotJ	Amino acid transport and metabolism	PA0888	PA14_52790	IHMA87_04365	homolog_g924
IHMA87_1	peak252	1	1555.26	17.329405	4739704	-17	4739321	4739741	+	IHMA87_04449	1		Function unknown	PA0805	PA14_53840	IHMA87_04449	homolog_g836
IHMA87_1	peak309	1	1467.74	16.666085	5571852	-42	5571790	5572210	-	IHMA87_05237	1	carA	Amino acid transport and metabolism	PA4758	PA14_62930	IHMA87_05237	homolog_g4890
IHMA87_1	peak342	2	1456.56	16.588755	6476874	-54	6476528	6476948	+	IHMA87_06068	1		"Secondary metabolites biosynthesis, transport and catabolism"	PA5524	PA14_72880	IHMA87_06068	homolog_g5676	-62	6476792	6477212	-	IHMA87_06067	2		Coenzyme transport and metabolism	PA5523	PA14_72870	IHMA87_06067	homolog_g5675
IHMA87_1	peak212	1	1446.6	16.5116	3927592	-175	3927367	3927787	+	IHMA87_03664	1		Nucleotide transport and metabolism	PA1507	PA14_44950	IHMA87_03664	homolog_g1553
IHMA87_1	peak112	2	1444.14	16.490325	2101445	5	2101040	2101460	+	IHMA87_01953	2	faoA	Lipid transport and metabolism	PA3014	PA14_25080	IHMA87_01953	homolog_g3088	-380	2101045	2101465	-	IHMA87_01952	1		Function unknown	PA3015	PA14_25060	IHMA87_01952	homolog_g3089
IHMA87_1	peak167	2	1374.88	15.96389	3045245	-67	3045158	3045578	-	IHMA87_02828	2		Transcription	PA2270	PA14_35210	IHMA87_02828	homolog_g2326	-79	3044924	3045344	+	IHMA87_02829	1		Carbohydrate transport and metabolism	PA2269	PA14_35230	IHMA87_02829	homolog_g2325
IHMA87_2	peak377	1	1372.01	15.938935	184173	-93	184060	184480	-	IHMA87_06318	1					IHMA87_06318	homolog_g7794
IHMA87_1	peak341	1	1318.24	15.50392	6463081	-189	6462872	6463292	-	IHMA87_06055	1					IHMA87_06055	homolog_g7586
IHMA87_1	peak269	1	1295.19	15.348415	5162279	-137	5162122	5162542	-	IHMA87_04835	1		Function unknown	PA4513	PA14_58560	IHMA87_04835	homolog_g4623
IHMA87_1	peak319	1	1212.25	14.693285	6087288	-59	6086947	6087367	+	IHMA87_05718	1	glpT	Carbohydrate transport and metabolism	PA5235	PA14_69130	IHMA87_05718	homolog_g5379
IHMA87_1	peak29	1	1052.56	13.40445	599643	-68	599555	599975	-	IHMA87_00555	1					IHMA87_00555	homolog_g6503
IHMA87_1	peak188	2	1044.13	13.341695	3528416	-35	3528051	3528471	+	IHMA87_03264	1		Function unknown	PA1857	PA14_40490	IHMA87_03264	homolog_g1912	-145	3528251	3528671	-	IHMA87_03263	1				PA14_40470	IHMA87_03263	homolog_g6155
IHMA87_1	peak54	2	1040.67	13.310289999999998	798315	-54	797969	798389	+	IHMA87_00749	1					IHMA87_00749	homolog_g6534	-182	798113	798533	-	IHMA87_00748	1		Function unknown	PA4179	PA14_09850	IHMA87_00748	homolog_g4275
IHMA87_1	peak199	1	1037.33	13.28132	3714021	-71	3713692	3714112	+	IHMA87_03458	1		Function unknown	PA1747	PA14_41960	IHMA87_03458	homolog_g1796
IHMA87_1	peak302	1	1030.39	13.21913	5491326	-117	5491189	5491609	-	IHMA87_05158	1					IHMA87_05158	homolog_g7465
IHMA87_1	peak43	1	1016.34	12.67976	693832	-113	693545	693965	+	IHMA87_00649	1					IHMA87_00649	homolog_g6523
IHMA87_1	peak334	1	1006.18	13.0234	6287654	-111	6287523	6287943	-	IHMA87_05896	1					IHMA87_05896	homolog_g7563
IHMA87_1	peak256	1	975.56	12.765975	4882246	-109	4882117	4882537	-	IHMA87_04577	1					IHMA87_04577	homolog_g7356
IHMA87_1	peak224	1	972.13	12.740215	4333670	-391	4333259	4333679	-	IHMA87_04049	1		Function unknown	PA1168	PA14_49310	IHMA87_04049	homolog_g1212
IHMA87_1	peak314	2	960.98	12.645510000000002	5844874	-115	5844739	5845159	-	IHMA87_05498	1	glnE	Signal transduction mechanisms	PA5014	PA14_66270	IHMA87_05498	homolog_g5150	-167	5844641	5845061	+	IHMA87_05499	2	aceE	Energy production and conversion	PA5015	PA14_66290	IHMA87_05499	homolog_g5151
IHMA87_1	peak79	2	927.31	12.36835	1318011	-26	1317637	1318057	+	IHMA87_01222	2		Function unknown	PA3732	PA14_16140	IHMA87_01222	homolog_g3826	-304	1317687	1318107	-	IHMA87_01221	1		Energy production and conversion	PA3733	PA14_16130	IHMA87_01221	homolog_g3827
IHMA87_1	peak164	1	905.29	12.171905	2887999	-89	2887890	2888310	-	IHMA87_02722	1	pvdS	Transcription	PA2426	PA14_33260	IHMA87_02722	homolog_g2481
IHMA87_1	peak37	2	847.61	11.6835	687172	-7	686779	687199	+	IHMA87_00644	1	tyrZ	"Translation, ribosomal structure and biogenesis"	PA0668	PA14_08560	IHMA87_00644	homolog_g689	-182	686970	687390	-	IHMA87_00643	2		Cell wall/membrane/envelope biogenesis	PA0667	PA14_08540	IHMA87_00643	homolog_g688
IHMA87_1	peak240	2	840.92	11.622435	4581340	-17	4581303	4581723	-	IHMA87_04294	1					IHMA87_04294	homolog_g7313	-97	4581037	4581457	+	IHMA87_04295	3					IHMA87_04295	homolog_g7314
IHMA87_1	peak120	2	798.14	11.254645	2313186	-112	2312898	2313318	+	IHMA87_02165	1	IHMA87_02165				IHMA87_02165	homolog_g6713	-143	2313023	2313443	-	IHMA87_02164	3					IHMA87_02164	homolog_g6712
IHMA87_1	peak19	2	790.26	11.18016	548584	-69	548253	548673	+	IHMA87_00504	1	rsmY	Function unknown	PA0527.1	PA14_06875	IHMA87_00504	homolog_g547	-137	548427	548847	-	IHMA87_00503	1	dnr	Signal transduction mechanisms	PA0527	PA14_06870	IHMA87_00503	homolog_g546
IHMA87_1	peak299	2	785.0	11.134925	5398084	-67	5397997	5398417	-	IHMA87_05073	3					IHMA87_05073	homolog_g7457	-160	5397844	5398264	+	IHMA87_05074	1	mscL	Cell wall/membrane/envelope biogenesis	PA4614	PA14_61050	IHMA87_05074	homolog_g4730
IHMA87_2	peak351	1	777.73	11.06957	16741	-17	16704	17124	-	IHMA87_06132	3					IHMA87_06132	homolog_g7608
IHMA87_1	peak290	1	758.7	10.9002	5296608	-336	5296252	5296672	-	IHMA87_04985	1		Function unknown	PA0981	PA14_51600	IHMA87_04985	homolog_g1022
IHMA87_1	peak264	2	754.79	10.863245	4937142	-63	4936805	4937225	+	IHMA87_04617	1	mvaT	Function unknown	PA4315	PA14_56070	IHMA87_04617	homolog_g4422	-198	4936924	4937344	-	IHMA87_04616	1	purU1	Nucleotide transport and metabolism	PA4314	PA14_56060	IHMA87_04616	homolog_g4421
IHMA87_1	peak209	1	723.08	10.57554	3903801	-84	3903697	3904117	-	IHMA87_03644	1			small_SRP	small SRP	IHMA87_03644	homolog_g5836
IHMA87_1	peak82	2	664.66	10.051565	1510480	-86	1510374	1510794	-	IHMA87_01396	1		Energy production and conversion	PA3575	PA14_18060	IHMA87_01396	homolog_g3668	-96	1510176	1510596	+	IHMA87_01397	1			PA3574.1	PA14_18070	IHMA87_01397	homolog_g3667
IHMA87_1	peak61	1	616.65	9.59961	1010987	-96	1010871	1011291	-	IHMA87_00948	1		General function prediction only	PA3978	PA14_12370	IHMA87_00948	homolog_g4074
IHMA87_2	peak352	2	604.08	9.479195	18466	-25	18421	18841	-	IHMA87_06134	2					IHMA87_06134	homolog_g7610	-138	18204	18624	+	IHMA87_06135	1					IHMA87_06135	homolog_g7611
IHMA87_1	peak297	2	585.35	9.302255	5307333	-88	5307021	5307441	+	IHMA87_04996	1					IHMA87_04996	homolog_g7452	-393	5306920	5307340	-	IHMA87_04995	3					IHMA87_04995	homolog_g7451
IHMA87_1	peak58	2	564.8	9.10835	895496	-218	895314	895734	+	IHMA87_00838	6					IHMA87_00838	homolog_g6544	-241	895235	895655	-	IHMA87_00837	3		Function unknown	PA4087	PA14_11050	IHMA87_00837	homolog_g4183
IHMA87_1	peak130	1	555.22	9.016485	2499534	-319	2499195	2499615	-	IHMA87_02380	1					IHMA87_02380	homolog_g6850
IHMA87_1	peak40	1	553.72	8.99817	690831	-80	690511	690931	+	IHMA87_00648	1					IHMA87_00648	homolog_g6522
IHMA87_1	peak337	1	541.33	8.883289999999999	6290654	-77	6290557	6290977	-	IHMA87_05897	1					IHMA87_05897	homolog_g7564
IHMA87_1	peak69	1	535.43	8.581655000000001	1090842	-29	1090471	1090891	+	IHMA87_01022	1		Function unknown	PA3923	PA14_13130	IHMA87_01022	homolog_g4019
IHMA87_1	peak305	1	532.24	8.79006	5494321	-78	5494223	5494643	-	IHMA87_05159	1					IHMA87_05159	homolog_g7466
IHMA87_2	peak362	1	522.57	8.694020000000002	87751	-130	87601	88021	-	IHMA87_06207	3					IHMA87_06207	homolog_g7683
IHMA87_1	peak259	1	511.18	8.583355000000001	4885248	-77	4885151	4885571	-	IHMA87_04578	1					IHMA87_04578	homolog_g7357
IHMA87_1	peak89	2	463.95	8.105834999999999	1626218	-65	1625883	1626303	+	IHMA87_01492	1		Transcription	PA3458	PA14_19380	IHMA87_01492	homolog_g3549	-78	1626120	1626540	-	IHMA87_01491	1		Amino acid transport and metabolism	PA3459	PA14_19370	IHMA87_01491	homolog_g3550
IHMA87_1	peak208	2	448.86	7.957535	3895156	-57	3894813	3895233	+	IHMA87_03636	2		Inorganic ion transport and metabolism	PA1538	PA14_44560	IHMA87_03636	homolog_g1585	-95	3895041	3895461	-	IHMA87_03635	1		Transcription	PA1539	PA14_44540	IHMA87_03635	homolog_g1586
IHMA87_1	peak13	1	436.29	7.824244999999999	264410	-27	264363	264783	-	IHMA87_00232	2	aroQ2	Amino acid transport and metabolism	PA0245	PA14_03030	IHMA87_00232	homolog_g258
IHMA87_1	peak331	2	379.06	7.10544	6205154	-114	6204868	6205288	+	IHMA87_05817	1					IHMA87_05817	homolog_g7560	-254	6204880	6205300	-	IHMA87_05816	2					IHMA87_05816	homolog_g7559
IHMA87_1	peak20	1	377.77	7.209915	549815	-137	549658	550078	-	IHMA87_00505	1		Transcription	PA0528	PA14_06880	IHMA87_00505	homolog_g548
IHMA87_1	peak200	2	352.21	6.534005	3717159	-33	3716792	3717212	+	IHMA87_03464	1		"Posttranslational modification, protein turnover, chaperones"	PA1741	PA14_42020	IHMA87_03464	homolog_g1790	-213	3716926	3717346	-	IHMA87_03463	1		Nucleotide transport and metabolism	PA1742	PA14_42010	IHMA87_03463	homolog_g1791
IHMA87_1	peak145	1	351.38	6.91509	2700181	-345	2700126	2700546	+	IHMA87_02565	2					IHMA87_02565	homolog_g6944
IHMA87_1	peak262	1	343.68	6.835015	4913708	-233	4913541	4913961	+	IHMA87_04597	1	pprB	Transcription	PA4296	PA14_55810	IHMA87_04597	homolog_g4403
IHMA87_2	peak350	1	325.51	6.63473	10094	-143	9931	10351	-	IHMA87_06125	1					IHMA87_06125	homolog_g7601
IHMA87_1	peak189	1	324.41	6.618634999999999	3594934	-104	3594810	3595230	-	IHMA87_03324	1	hupB	"Replication, recombination and repair"	PA1804	PA14_41210	IHMA87_03324	homolog_g1858
IHMA87_1	peak274	1	318.85	6.56058	5188892	-106	5188766	5189186	-	IHMA87_04863	1		Function unknown	PA4524.1		IHMA87_04863	homolog_g4635
IHMA87_1	peak211	1	318.51	6.559265	3923004	-273	3922711	3923131	-	IHMA87_03657	1		General function prediction only	PA1518	PA14_44820	IHMA87_03657	homolog_g1564
IHMA87_1	peak116	2	282.61	6.1399	2185730	-115	2185445	2185865	+	IHMA87_02039	1					IHMA87_02039	homolog_g6691	-330	2185380	2185800	-	IHMA87_02038	1		Energy production and conversion	PA2936	PA14_26070	IHMA87_02038	homolog_g3008
IHMA87_1	peak345	2	277.49	6.078785	6521796	-144	6521632	6522052	-	IHMA87_06113	4	gidA	"Cell cycle control, cell division, chromosome partitioning"	PA5565	PA14_73370	IHMA87_06113	homolog_g5717	-357	6521753	6522173	+	IHMA87_06114	1					IHMA87_06114	homolog_g7594
IHMA87_1	peak343	2	270.98	6.00269	6500425	-77	6500102	6500522	+	IHMA87_06091	1		Amino acid transport and metabolism	PA5547	PA14_73150	IHMA87_06091	homolog_g5699	-162	6500243	6500663	-	IHMA87_06090	1		Cell wall/membrane/envelope biogenesis	PA5546	PA14_73140	IHMA87_06090	homolog_g5698
IHMA87_1	peak283	1	263.08	5.90972	5265548	-358	5265170	5265590	-	IHMA87_04952	2					IHMA87_04952	homolog_g7436
IHMA87_1	peak56	2	251.81	5.776745	853896	-102	853774	854194	-	IHMA87_00800	3		"Secondary metabolites biosynthesis, transport and catabolism"	PA4121	PA14_10650	IHMA87_00800	homolog_g4217	-117	853613	854033	+	IHMA87_00801	1		Transcription	PA4120	PA14_10660	IHMA87_00801	homolog_g4216
IHMA87_1	peak298	2	239.29	5.623625	5380403	-57	5380326	5380746	-	IHMA87_05059	3	mexC	Cell wall/membrane/envelope biogenesis	PA4599	PA14_60850	IHMA87_05059	homolog_g4715	-104	5380107	5380527	+	IHMA87_05060	1					IHMA87_05060	homolog_g7456
IHMA87_1	peak215	2	223.99	5.432135	4001146	-33	4001093	4001513	-	IHMA87_03735	1	lasI	Signal transduction mechanisms	PA1432	PA14_45940	IHMA87_03735	homolog_g1478	-132	4000878	4001298	+	IHMA87_03736	1	rsaL	Function unknown	PA1431	PA14_45950	IHMA87_03736	homolog_g1477
IHMA87_1	peak239	1	222.57	5.415150000000001	4576883	-42	4576821	4577241	-	IHMA87_04289	1		"Replication, recombination and repair"	PA0947	PA14_52010	IHMA87_04289	homolog_g987
IHMA87_1	peak131	1	208.28	5.23434	2506613	-89	2506302	2506722	+	IHMA87_02390	1					IHMA87_02390	homolog_g6860
IHMA87_1	peak340	1	205.92	5.05824	6425005	-99	6424886	6425306	-	IHMA87_06019	1	citA	Carbohydrate transport and metabolism	PA5476	PA14_72280	IHMA87_06019	homolog_g5627
IHMA87_1	peak238	2	202.51	5.15387	4566400	-309	4566309	4566729	+	IHMA87_04276	2					IHMA87_04276	homolog_g7309	-391	4565989	4566409	-	IHMA87_04275	1					IHMA87_04275	homolog_g7308
IHMA87_1	peak38	1	194.36	5.053445	688759	-149	688508	688928	+	IHMA87_00645	1					IHMA87_00645	homolog_g6519
IHMA87_1	peak261	1	189.12	4.978165000000001	4887313	-139	4887154	4887574	-	IHMA87_04581	1					IHMA87_04581	homolog_g7360
IHMA87_1	peak339	1	186.8	4.950565	6292726	-146	6292560	6292980	-	IHMA87_05900	1					IHMA87_05900	homolog_g7567
IHMA87_1	peak114	1	181.12	4.875965	2160526	-109	2160397	2160817	-	IHMA87_02012	2		Amino acid transport and metabolism	PA2958	PA14_25790	IHMA87_02012	homolog_g3031
IHMA87_1	peak307	1	178.65	4.84647	5496393	-147	5496226	5496646	-	IHMA87_05162	1					IHMA87_05162	homolog_g7469
IHMA87_1	peak87	1	172.56	4.76202	1579126	-258	1578984	1579404	+	IHMA87_01452	2		Function unknown	PA3519	PA14_18810	IHMA87_01452	homolog_g3610
IHMA87_1	peak93	1	170.09	4.72926	1793010	-253	1792863	1793283	+	IHMA87_01660	1	oprP	Inorganic ion transport and metabolism	PA3279	PA14_21620	IHMA87_01660	homolog_g3365
IHMA87_1	peak316	2	169.41	4.721945	5945713	-45	5945648	5946068	-	IHMA87_05580	2	hutC	Transcription	PA5105	PA14_67420	IHMA87_05580	homolog_g5241	-56	5945369	5945789	+	IHMA87_05581	1		General function prediction only	PA5106	PA14_67440	IHMA87_05581	homolog_g5242
IHMA87_1	peak97	1	164.73	4.652515	1918289	-143	1918032	1918452	+	IHMA87_01787	1					IHMA87_01787	homolog_g6641
IHMA87_1	peak68	1	158.84	4.348520000000001	1035707	-176	1035511	1035931	-	IHMA87_00970	1					IHMA87_00970	homolog_g6560
IHMA87_1	peak117	2	148.52	4.426035000000001	2271398	-127	2271125	2271545	+	IHMA87_02127	1		"Replication, recombination and repair"	PA2840	PA14_27370	IHMA87_02127	homolog_g2910	-215	2271163	2271583	-	IHMA87_02126	1		Lipid transport and metabolism	PA2841	PA14_27360	IHMA87_02126	homolog_g2911
IHMA87_1	peak155	1	135.09	4.231529999999999	2794007	-10	2793617	2794037	+	IHMA87_02650	1		Function unknown	PA2501	PA14_32310	IHMA87_02650	homolog_g2556
IHMA87_1	peak75	1	132.6	4.19336	1209047	-96	1208743	1209163	+	IHMA87_01118	1		Function unknown	PA3835	PA14_14430	IHMA87_01118	homolog_g3930
IHMA87_2	peak374	2	130.38	4.16104	169074	-28	168702	169122	+	IHMA87_06304	1					IHMA87_06304	homolog_g7780	-65	168989	169409	-	IHMA87_06303	3					IHMA87_06303	homolog_g7779
IHMA87_1	peak267	1	125.43	4.08758	5073743	-109	5073614	5074034	-	IHMA87_04752	3		Energy production and conversion	PA4431	PA14_57570	IHMA87_04752	homolog_g4540
IHMA87_1	peak221	1	124.82	4.077585	4249102	-63	4248765	4249185	+	IHMA87_03973	1		Amino acid transport and metabolism	PA1260	PA14_47920	IHMA87_03973	homolog_g1304
IHMA87_1	peak325	1	124.64	3.94981	6177256	-34	6176890	6177310	+	IHMA87_05796	1					IHMA87_05796	homolog_g7539
IHMA87_1	peak198	1	116.96	3.96	3682170	-96	3682054	3682474	-	IHMA87_03428	1	oprF	Cell wall/membrane/envelope biogenesis	PA1777	PA14_41570	IHMA87_03428	homolog_g1826
IHMA87_1	peak247	2	111.56	3.875605	4676170	-142	4675912	4676332	+	IHMA87_04384	3	phhA	Amino acid transport and metabolism	PA0872	PA14_52990	IHMA87_04384	homolog_g907	-143	4676007	4676427	-	IHMA87_04383	1	phhR	Transcription	PA0873	PA14_52980	IHMA87_04383	homolog_g908
IHMA87_2	peak360	1	108.45	3.82034	80911	-113	80778	81198	-	IHMA87_06197	2					IHMA87_06197	homolog_g7673
IHMA87_1	peak123	2	108.12	3.821115	2400894	-14	2400860	2401280	-	IHMA87_02262	2	copR	Signal transduction mechanisms	PA2809	PA14_27810	IHMA87_02262	homolog_g2876	-111	2400605	2401025	+	IHMA87_02263	1	ptrA	Function unknown	PA2808	PA14_27830	IHMA87_02263	homolog_g2875
IHMA87_1	peak92	2	107.51	3.812115	1786113	-164	1785929	1786349	-	IHMA87_01650	1		General function prediction only	PA3287	PA14_21530	IHMA87_01650	homolog_g3373	-331	1786044	1786464	+	IHMA87_01651	4		Lipid transport and metabolism	PA3286	PA14_21540	IHMA87_01651	homolog_g3372
IHMA87_1	peak156	2	104.5	3.75771	2796658	-26	2796284	2796704	+	IHMA87_02654	1		Transcription	PA2497	PA14_32360	IHMA87_02654	homolog_g2552	-69	2796569	2796989	-	IHMA87_02653	3		General function prediction only	PA2498	PA14_32350	IHMA87_02653	homolog_g2553
IHMA87_1	peak53	1	104.12	3.7541600000000006	767894	-3	767497	767917	+	IHMA87_00726	1	phzM	"Translation, ribosomal structure and biogenesis"	PA4209	PA14_09490	IHMA87_00726	homolog_g4305
IHMA87_1	peak126	1	100.79	3.70451	2472010	-299	2471691	2472111	-	IHMA87_02356	1					IHMA87_02356	homolog_g6828
IHMA87_2	peak375	2	98.63	3.663805	173805	-182	173587	174007	+	IHMA87_06308	2					IHMA87_06308	homolog_g7784	-382	173403	173823	-	IHMA87_06307	1					IHMA87_06307	homolog_g7783
IHMA87_1	peak113	1	95.85	3.615875	2108749	-29	2108378	2108798	+	IHMA87_01958	1		Function unknown	PA3009	PA14_25140	IHMA87_01958	homolog_g3083
IHMA87_1	peak166	1	93.46	3.58214	3022877	-171	3022648	3023068	+	IHMA87_02807	1		Cell wall/membrane/envelope biogenesis	PA2291	PA14_34960	IHMA87_02807	homolog_g2347
IHMA87_1	peak217	2	93.05	3.57053	4155834	3	4155431	4155851	+	IHMA87_03883	2		Transcription	PA1347	PA14_46850	IHMA87_03883	homolog_g1393	-381	4155433	4155853	-	IHMA87_03882	1					IHMA87_03882	homolog_g7233
IHMA87_1	peak5	1	92.89	3.57186	62827	-202	62629	63049	+	IHMA87_00046	1					IHMA87_00046	homolog_g6470
IHMA87_1	peak168	1	91.88	3.44663	3071234	-43	3070877	3071297	+	IHMA87_02852	1		Function unknown	PA2245	PA14_35550	IHMA87_02852	homolog_g2301
IHMA87_1	peak194	1	91.22	3.541785	3640908	-324	3640832	3641252	+	IHMA87_03382	1					IHMA87_03382	homolog_g7145
IHMA87_1	peak115	2	86.64	3.46685	2182758	-73	2182431	2182851	+	IHMA87_02036	1		Nucleotide transport and metabolism	PA2938	PA14_26050	IHMA87_02036	homolog_g3010	-356	2182382	2182802	-	IHMA87_02035	1		General function prediction only	PA2939	PA14_26020	IHMA87_02035	homolog_g3011
IHMA87_1	peak36	1	83.86	3.41891	656099	-127	655826	656246	+	IHMA87_00606	1		Function unknown	PA0614	PA14_07990	IHMA87_00606	homolog_g635
IHMA87_1	peak57	1	82.35	3.08196	863827	-328	863755	864175	+	IHMA87_00810	1		Transcription	PA4112	PA14_10770	IHMA87_00810	homolog_g4208
IHMA87_1	peak193	2	82.27	3.390605	3635358	-71	3635267	3635687	-	IHMA87_03374	1					IHMA87_03374	homolog_g7137	-324	3635014	3635434	-	IHMA87_03373	1					IHMA87_03373	homolog_g7136
IHMA87_1	peak223	2	81.75	3.380235	4284052	-10	4284022	4284442	-	IHMA87_04001	2		Transcription	PA1226	PA14_48420	IHMA87_04001	homolog_g1270	-86	4283738	4284158	+	IHMA87_04002	1		General function prediction only	PA1225	PA14_48440	IHMA87_04002	homolog_g1269
IHMA87_1	peak118	1	79.36	3.3395200000000003	2279675	-129	2279526	2279946	-	IHMA87_02132	4		General function prediction only	PA2835	PA14_27430	IHMA87_02132	homolog_g2905
IHMA87_1	peak103	1	77.78	3.309705	1928219	-322	1928141	1928561	+	IHMA87_01796	2					IHMA87_01796	homolog_g6650
IHMA87_1	peak332	2	76.74	3.2933250000000003	6210356	-27	6210309	6210729	-	IHMA87_05820	1		Signal transduction mechanisms	PA5295	PA14_69900	IHMA87_05820	homolog_g5439	-161	6210117	6210537	+	IHMA87_05821	1	rep	"Replication, recombination and repair"	PA5296	PA14_69910	IHMA87_05821	homolog_g5440
IHMA87_1	peak205	1	74.9	3.2596100000000003	3851852	-375	3851827	3852247	+	IHMA87_03591	1	gltA	Energy production and conversion	PA1580	PA14_44070	IHMA87_03591	homolog_g1629
IHMA87_1	peak33	1	71.82	3.20952	626718	-248	626450	626870	-	IHMA87_00577	3		Signal transduction mechanisms	PA0588	PA14_07680	IHMA87_00577	homolog_g609
IHMA87_2	peak357	1	68.56	3.141875	50754	-110	50464	50884	+	IHMA87_06168	2					IHMA87_06168	homolog_g7644
IHMA87_1	peak169	1	67.54	3.1299	3088331	-191	3088120	3088540	-	IHMA87_02865	11	pslA	Carbohydrate transport and metabolism	PA2231		IHMA87_02865	homolog_g2287
IHMA87_1	peak72	1	66.05	3.09657	1136710	-107	1136583	1137003	-	IHMA87_01058	1	tpbA	Signal transduction mechanisms	PA3885	PA14_13660	IHMA87_01058	homolog_g3981
IHMA87_1	peak220	1	64.81	3.07536	4216886	-117	4216603	4217023	+	IHMA87_03941	1		Function unknown	PA1289	PA14_47530	IHMA87_03941	homolog_g1334
IHMA87_2	peak373	1	63.89	3.060375	163834	-45	163769	164189	-	IHMA87_06297	1					IHMA87_06297	homolog_g7773
IHMA87_1	peak234	2	60.68	2.998575	4545418	-33	4545365	4545785	-	IHMA87_04251	1					IHMA87_04251	homolog_g7300	-209	4545227	4545647	+	IHMA87_04252	1					IHMA87_04252	homolog_g7301
IHMA87_1	peak35	1	59.04	2.964695	654742	-36	654686	655106	-	IHMA87_00603	1	prtR	Transcription	PA0611	PA14_07960	IHMA87_00603	homolog_g632
IHMA87_1	peak292	2	58.31	2.950745	5301944	-182	5301726	5302146	+	IHMA87_04991	2				PA14_60040	IHMA87_04991	homolog_g6368	-193	5301731	5302151	-	IHMA87_04990	1					IHMA87_04990	homolog_g7448
IHMA87_1	peak129	1	57.95	2.94495	2496547	-264	2496263	2496683	-	IHMA87_02377	1					IHMA87_02377	homolog_g6847
IHMA87_1	peak207	1	55.98	2.90307	3893332	-336	3893268	3893688	+	IHMA87_03633	2		Inorganic ion transport and metabolism	PA1541	PA14_44520	IHMA87_03633	homolog_g1588
IHMA87_2	peak353	1	55.77	2.9023950000000003	24936	-79	24837	25257	-	IHMA87_06141	1					IHMA87_06141	homolog_g7617
IHMA87_1	peak124	1	55.3	2.724645	2413512	-38	2413454	2413874	-	IHMA87_02278	1					IHMA87_02278	homolog_g6801
IHMA87_1	peak263	2	52.51	2.835175	4924236	-150	4923986	4924406	+	IHMA87_04607	1	flp	"Intracellular trafficking, secretion, and vesicular transport"	PA4306	PA14_55940	IHMA87_04607	homolog_g4413	-264	4923952	4924372	-	IHMA87_04606	7	rcpC	"Intracellular trafficking, secretion, and vesicular transport"	PA4305	PA14_55930	IHMA87_04606	homolog_g4412
IHMA87_1	peak11	1	51.58	2.81584	187149	-13	186762	187182	+	IHMA87_00161	1		Transcription	PA0159	PA14_01980	IHMA87_00161	homolog_g171
IHMA87_1	peak153	2	48.0	2.7439600000000004	2757544	-93	2757237	2757657	+	IHMA87_02622	4	muxA	Cell wall/membrane/envelope biogenesis	PA2528	PA14_31870	IHMA87_02622	homolog_g2583	-160	2757364	2757784	-	IHMA87_02621	2		General function prediction only	PA2529	PA14_31850	IHMA87_02621	homolog_g2584
IHMA87_1	peak201	1	47.2	2.723625	3736053	-2	3736031	3736451	-	IHMA87_03478	1		Cell wall/membrane/envelope biogenesis	PA1689	PA14_42670	IHMA87_03478	homolog_g1738
IHMA87_1	peak9	1	46.68	2.71443	147973	-232	147721	148141	-	IHMA87_00126	1		Transcription	PA0123	PA14_01500	IHMA87_00126	homolog_g135
IHMA87_1	peak186	1	45.81	2.6976050000000003	3475372	-210	3475142	3475562	-	IHMA87_03219	1	phzA2	General function prediction only	PA1899	PA14_39970	IHMA87_03219	homolog_g1954
IHMA87_1	peak108	2	43.02	2.633235	1973248	-111	1972959	1973379	+	IHMA87_01842	9	xcpR	Cell motility	PA3103	PA14_23990	IHMA87_01842	homolog_g3181	-169	1973059	1973479	-	IHMA87_01841	2	xcpP	Function unknown	PA3104	PA14_23980	IHMA87_01841	homolog_g3182
IHMA87_2	peak359	1	42.63	2.626495	63333	-12	63301	63721	-	IHMA87_06182	2					IHMA87_06182	homolog_g7658
