## Supplementary Dataset 2 for "Determination of the Two-Component Systems regulatory network reveals core and accessory regulations across *Pseudomonas aeruginosa* lineages": CS5_PirR-PA14_52250_PA14.tab

chrom	peakID	number_of_putative_targets	log(qvalue)	fold_enrichment	summit_position	dist_to_ATG_target1	prom_start_1	prom_end_1	strand_1	first_gene_ID_1	number_of_genes_in_operon_1	name_1	COG_1	PAO1_ID_1	PA14_ID_1	IHMA87_ID_1	homolog_group_1	putative_target_2
refseq|NC_008463.1|chromosome	peak430	2	140208.34	385.0153	5219685	-102	5219563	5219983	-	PA14_58570	1		Inorganic ion transport and metabolism	PA4514	PA14_58570		homolog_g4624	-116	5219401	5219821	+	PA14_58580	2		Function unknown	PA4515	PA14_58580	IHMA87_04837	homolog_g4625
refseq|NC_008463.1|chromosome	peak150	1	86506.59	273.031735	1889006	-66	1888672	1889092	+	PA14_21730	1		Inorganic ion transport and metabolism	PA3268	PA14_21730	IHMA87_01671	homolog_g3354
refseq|NC_008463.1|chromosome	peak382	1	48327.78	169.88797	4633527	-200	4633307	4633727	-	PA14_52230	1	pirA	Inorganic ion transport and metabolism	PA0931	PA14_52230	IHMA87_04306	homolog_g971
refseq|NC_008463.1|chromosome	peak34	2	30108.96	116.396275	486678	-97	486375	486795	+	PA14_05530	3	mexA	Cell wall/membrane/envelope biogenesis	PA0425	PA14_05530	IHMA87_00405	homolog_g443	-178	486480	486900	-	PA14_05520	1	mexR	Transcription	PA0424	PA14_05520	IHMA87_00404	homolog_g442
refseq|NC_008463.1|chromosome	peak6	1	25195.14	101.132045	142021	-35	141966	142386	-	PA14_01520	2		Transcription	PA0125	PA14_01520	IHMA87_00128	homolog_g137
refseq|NC_008463.1|chromosome	peak82	2	16723.57	73.50783999999999	858957	-114	858823	859243	-	PA14_09970	1	fpvB	Inorganic ion transport and metabolism	PA4168	PA14_09970		homolog_g4264	-229	858786	859206	+	PA14_09980	1		General function prediction only	PA4167	PA14_09980	IHMA87_00759	homolog_g4263
refseq|NC_008463.1|chromosome	peak229	1	16497.97	72.74652	2783592	-64	2783508	2783928	-	PA14_31960	2	czcR	Signal transduction mechanisms	PA2523	PA14_31960	IHMA87_02628	homolog_g2578
refseq|NC_008463.1|chromosome	peak338	1	13706.01	59.81099	4278986	-22	4278944	4279364	-	PA14_48060	1	aprA	"Secondary metabolites biosynthesis, transport and catabolism"	PA1249	PA14_48060	IHMA87_03984	homolog_g1293
refseq|NC_008463.1|chromosome	peak297	2	12941.15	60.40587000000001	3869931	-114	3869797	3870217	-	PA14_43430	2		Transcription	PA1630	PA14_43430	IHMA87_03539	homolog_g1679	-128	3869659	3870079	+	PA14_43440	2		Lipid transport and metabolism	PA1629	PA14_43440	IHMA87_03540	homolog_g1678
refseq|NC_008463.1|chromosome	peak91	2	12740.39	57.746615000000006	972016	-30	971966	972386	-	PA14_11160	2		Function unknown	PA4076	PA14_11160	IHMA87_00849	homolog_g4172	-77	971693	972113	+	PA14_11170	1		General function prediction only	PA4075	PA14_11170		homolog_g4171
refseq|NC_008463.1|chromosome	peak169	2	12397.22	58.46618000000001	1986576	-57	1986499	1986919	-	PA14_22890	1	gapA	Carbohydrate transport and metabolism	PA3195	PA14_22890	IHMA87_01750	homolog_g3278	-73	1986249	1986669	+	PA14_22910	4	edd	Amino acid transport and metabolism	PA3194	PA14_22910	IHMA87_01751	homolog_g3277
refseq|NC_008463.1|chromosome	peak253	1	10871.7	24.956565	3176698	-83	3176595	3177015	-	PA14_35720	1				PA14_35720		homolog_g6105
refseq|NC_008463.1|chromosome	peak127	2	9806.29	48.999825	1550713	-91	1550602	1551022	-	PA14_18060	1		Energy production and conversion	PA3575	PA14_18060	IHMA87_01396	homolog_g3668	-92	1550405	1550825	+	PA14_18070	1			PA3574.1	PA14_18070	IHMA87_01397	homolog_g3667
refseq|NC_008463.1|chromosome	peak131	1	9546.73	48.0288	1627837	-82	1627735	1628155	-	PA14_18870	1		Function unknown	PA3496	PA14_18870	IHMA87_01457	homolog_g3587
refseq|NC_008463.1|chromosome	peak156	1	9297.83	37.82818	1924503	-371	1924112	1924532	-	PA14_22090	1				PA14_22090		homolog_g5960
refseq|NC_008463.1|chromosome	peak542	2	8856.2	45.41185	6490502	-45	6490147	6490567	+	PA14_72880	2		"Secondary metabolites biosynthesis, transport and catabolism"	PA5524	PA14_72880	IHMA87_06068	homolog_g5676	-113	6490369	6490789	-	PA14_72870	2		Coenzyme transport and metabolism	PA5523	PA14_72870	IHMA87_06067	homolog_g5675
refseq|NC_008463.1|chromosome	peak216	1	8476.84	43.958305	2599471	-344	2599107	2599527	-	PA14_30020	13	nuoA	Energy production and conversion	PA2637	PA14_30020	IHMA87_02479	homolog_g2698
refseq|NC_008463.1|chromosome	peak90	1	7133.74	38.67144	966569	-216	966385	966805	+	PA14_11120	1	PA4080	Transcription	PA4080	PA14_11120	IHMA87_00845	homolog_g4176
refseq|NC_008463.1|chromosome	peak270	2	6793.09	37.339745	3427356	-37	3426993	3427413	+	PA14_38430	5	liuR	Transcription	PA2016	PA14_38430	IHMA87_03102	homolog_g2071	-156	3427180	3427600	-	PA14_38420	1		Function unknown	PA2017	PA14_38420	IHMA87_03101	homolog_g2072
refseq|NC_008463.1|chromosome	peak3	1	6515.0	30.00228	64338	-327	64265	64685	+	PA14_00640	1	phzH	Amino acid transport and metabolism	PA0051	PA14_00640		homolog_g63
refseq|NC_008463.1|chromosome	peak400	1	6453.91	35.970295	4774154	-17	4773771	4774191	+	PA14_53840	1		Function unknown	PA0805	PA14_53840	IHMA87_04449	homolog_g836
refseq|NC_008463.1|chromosome	peak387	1	6016.01	34.17515	4679683	-258	4679405	4679825	-	PA14_52790	6	aotJ	Amino acid transport and metabolism	PA0888	PA14_52790	IHMA87_04365	homolog_g924
refseq|NC_008463.1|chromosome	peak314	1	5922.05	33.78792	4006943	-176	4006719	4007139	+	PA14_44950	1		Nucleotide transport and metabolism	PA1507	PA14_44950	IHMA87_03664	homolog_g1553
refseq|NC_008463.1|chromosome	peak447	1	5804.33	32.705825000000004	5300994	-179	5300773	5301193	+	PA14_59560	1				PA14_59560		homolog_g6323
refseq|NC_008463.1|chromosome	peak324	2	5261.18	31.024085	4142308	-57	4142231	4142651	-	PA14_46530	1				PA14_46530		homolog_g6175	-93	4142001	4142421	+	PA14_46540	1				PA14_46540		homolog_g6176
refseq|NC_008463.1|chromosome	peak496	1	5175.6	27.200885	5748998	-162	5748760	5749180	+	PA14_64530	1		Function unknown	PA4881	PA14_64530	IHMA87_05370	homolog_g5015
refseq|NC_008463.1|chromosome	peak142	2	5018.25	29.852084999999995	1816921	-236	1816757	1817177	+	PA14_21030	1		"Intracellular trafficking, secretion, and vesicular transport"	PA3326	PA14_21030	IHMA87_01612	homolog_g3414	-246	1816655	1817075	-	PA14_21020	7		"Secondary metabolites biosynthesis, transport and catabolism"	PA3327	PA14_21020		homolog_g3415
refseq|NC_008463.1|chromosome	peak146	1	4763.25	27.3061	1862402	-104	1862106	1862526	+	PA14_21480	1		Function unknown	PA3291	PA14_21480		homolog_g3377
refseq|NC_008463.1|chromosome	peak418	2	4333.24	26.88263	5007172	-76	5006848	5007268	+	PA14_56070	1	mvaT	Function unknown	PA4315	PA14_56070	IHMA87_04617	homolog_g4422	-184	5006968	5007388	-	PA14_56060	1	purU1	Nucleotide transport and metabolism	PA4314	PA14_56060	IHMA87_04616	homolog_g4421
refseq|NC_008463.1|chromosome	peak491	1	4280.09	26.779765	5616872	-40	5616812	5617232	-	PA14_62930	1	carA	Amino acid transport and metabolism	PA4758	PA14_62930	IHMA87_05237	homolog_g4890
refseq|NC_008463.1|chromosome	peak479	1	4131.09	18.46675	5536258	-369	5535869	5536289	-	PA14_62040	3				PA14_62040	IHMA87_05157	homolog_g6389
refseq|NC_008463.1|chromosome	peak533	1	4081.87	25.004705	6363743	-181	6363542	6363962	-	PA14_71430	1		Function unknown	PA5412	PA14_71430	IHMA87_05944	homolog_g5562
refseq|NC_008463.1|chromosome	peak158	1	3996.83	24.90094	1927403	-100	1927283	1927703	-	PA14_22100	1				PA14_22100		homolog_g5961
refseq|NC_008463.1|chromosome	peak315	2	3800.29	24.6178	4011958	-149	4011789	4012209	-	PA14_44990	1		General function prediction only	PA1503	PA14_44990	IHMA87_03668	homolog_g1549	-180	4011738	4012158	+	PA14_45000	3	gcl	General function prediction only	PA1502	PA14_45000	IHMA87_03669	homolog_g1548
refseq|NC_008463.1|chromosome	peak103	1	3794.04	24.021035	1231199	-8	1230807	1231227	+	PA14_14430	1		Function unknown	PA3835	PA14_14430	IHMA87_01118	homolog_g3930
refseq|NC_008463.1|chromosome	peak518	1	3681.34	24.084855	6165059	-64	6164723	6165143	+	PA14_69130	1	glpT	Carbohydrate transport and metabolism	PA5235	PA14_69130	IHMA87_05718	homolog_g5379
refseq|NC_008463.1|chromosome	peak360	1	3525.45	22.897885	4462570	-226	4462324	4462744	-	PA14_50220	3	fleQ	Signal transduction mechanisms	PA1097	PA14_50220	IHMA87_04108	homolog_g1140
refseq|NC_008463.1|chromosome	peak473	2	3493.76	23.220805	5465044	-131	5464775	5465195	+	PA14_61210	1	hprA	Coenzyme transport and metabolism	PA4626	PA14_61210	IHMA87_05087	homolog_g4742	-190	5464834	5465254	-	PA14_61200	2		"Intracellular trafficking, secretion, and vesicular transport"	PA4625	PA14_61200	IHMA87_05086	homolog_g4741
refseq|NC_008463.1|chromosome	peak472	2	3482.93	23.171515	5444537	-175	5444312	5444732	+	PA14_61050	1	mscL	Cell wall/membrane/envelope biogenesis	PA4614	PA14_61050	IHMA87_05074	homolog_g4730	-353	5444164	5444584	-	PA14_61040	2	katB	Inorganic ion transport and metabolism	PA4613	PA14_61040	IHMA87_05072	homolog_g4729
refseq|NC_008463.1|chromosome	peak5	1	3414.58	20.271955	141426	-245	141161	141581	-	PA14_01500	1		Transcription	PA0123	PA14_01500	IHMA87_00126	homolog_g135
refseq|NC_008463.1|chromosome	peak54	2	3381.57	22.70096	731319	-28	730947	731367	+	PA14_08560	1	tyrZ	"Translation, ribosomal structure and biogenesis"	PA0668	PA14_08560	IHMA87_00644	homolog_g689	-257	731042	731462	-	PA14_08540	2		Cell wall/membrane/envelope biogenesis	PA0667	PA14_08540	IHMA87_00643	homolog_g688
refseq|NC_008463.1|chromosome	peak133	2	3273.74	22.198315	1675130	-62	1674792	1675212	+	PA14_19380	1		Transcription	PA3458	PA14_19380	IHMA87_01492	homolog_g3549	-81	1675029	1675449	-	PA14_19370	1		Amino acid transport and metabolism	PA3459	PA14_19370	IHMA87_01491	homolog_g3550
refseq|NC_008463.1|chromosome	peak240	1	2932.59	20.57542	2910711	-94	2910597	2911017	-	PA14_33260	1	pvdS	Transcription	PA2426	PA14_33260	IHMA87_02722	homolog_g2481
refseq|NC_008463.1|chromosome	peak283	1	2898.46	20.408325	3676037	-119	3675898	3676318	-	PA14_41210	1	hupB	"Replication, recombination and repair"	PA1804	PA14_41210	IHMA87_03324	homolog_g1858
refseq|NC_008463.1|chromosome	peak439	1	2871.25	19.935765	5264636	-386	5264622	5265042	+	PA14_59130	2				PA14_59130	IHMA87_04937	homolog_g6287
refseq|NC_008463.1|chromosome	peak184	1	2812.92	19.99665	2192762	12	2192350	2192770	+	PA14_25080	2	faoA	Lipid transport and metabolism	PA3014	PA14_25080	IHMA87_01953	homolog_g3088
refseq|NC_008463.1|chromosome	peak544	2	2748.22	16.463565	6514036	-79	6513715	6514135	+	PA14_73150	1		Amino acid transport and metabolism	PA5547	PA14_73150	IHMA87_06091	homolog_g5699	-159	6513857	6514277	-	PA14_73140	1		Cell wall/membrane/envelope biogenesis	PA5546	PA14_73140	IHMA87_06090	homolog_g5698
refseq|NC_008463.1|chromosome	peak546	1	2679.62	19.34595	6532611	-158	6532433	6532853	-	PA14_73370	4	gidA	"Cell cycle control, cell division, chromosome partitioning"	PA5565	PA14_73370	IHMA87_06113	homolog_g5717
refseq|NC_008463.1|chromosome	peak206	1	2657.45	19.239695	2476687	16	2476271	2476691	+	PA14_28770	1				PA14_28770		homolog_g6025
refseq|NC_008463.1|chromosome	peak30	2	2565.68	18.31179	348780	-79	348459	348879	+	PA14_03870	3	spuA	General function prediction only	PA0297	PA14_03870	IHMA87_00275	homolog_g312	-200	348560	348980	-	PA14_03860	1	spuI	Amino acid transport and metabolism	PA0296	PA14_03860		homolog_g310
refseq|NC_008463.1|chromosome	peak513	2	2557.47	18.7408	6021669	-41	6021310	6021730	+	PA14_67440	1		General function prediction only	PA5106	PA14_67440	IHMA87_05581	homolog_g5242	-60	6021589	6022009	-	PA14_67420	2	hutC	Transcription	PA5105	PA14_67420	IHMA87_05580	homolog_g5241
refseq|NC_008463.1|chromosome	peak380	2	2549.27	18.698590000000003	4620804	-19	4620765	4621185	-	PA14_52070	1		Transcription	PA0942	PA14_52070		homolog_g982	-97	4620501	4620921	+	PA14_52080	3		"Posttranslational modification, protein turnover, chaperones"	PA0941	PA14_52080		homolog_g981
refseq|NC_008463.1|chromosome	peak197	2	2487.53	18.392765	2373699	-96	2373395	2373815	+	PA14_27370	1		"Replication, recombination and repair"	PA2840	PA14_27370	IHMA87_02127	homolog_g2910	-215	2373464	2373884	-	PA14_27360	1		Lipid transport and metabolism	PA2841	PA14_27360	IHMA87_02126	homolog_g2911
refseq|NC_008463.1|chromosome	peak289	1	2433.99	18.12169	3745420	-80	3745100	3745520	+	PA14_41960	1		Function unknown	PA1747	PA14_41960	IHMA87_03458	homolog_g1796
refseq|NC_008463.1|chromosome	peak62	1	2413.25	18.021825	738009	-396	738005	738425	+	PA14_08620	3	birA	Coenzyme transport and metabolism	PA4280	PA14_08620	IHMA87_00650	homolog_g4382
refseq|NC_008463.1|chromosome	peak378	2	2360.88	17.756465	4606046	-174	4605820	4606240	+	PA14_51880	1	oprD	Function unknown	PA0958	PA14_51880		homolog_g998	-344	4605682	4606102	-	PA14_51860	1		Carbohydrate transport and metabolism	PA0959	PA14_51860		homolog_g999
refseq|NC_008463.1|chromosome	peak162	1	2352.34	17.384240000000002	1932423	-373	1932030	1932450	-	PA14_22130	1				PA14_22130		homolog_g5964
refseq|NC_008463.1|chromosome	peak407	2	2345.27	17.679825	4946477	-151	4946228	4946648	+	PA14_55590	3		Function unknown	PA0671	PA14_55590	IHMA87_04574	homolog_g697	-155	4946302	4946722	-	PA14_55580	1	hemO	Inorganic ion transport and metabolism	PA0672	PA14_55580	IHMA87_04573	homolog_g698
refseq|NC_008463.1|chromosome	peak13	2	2147.67	15.485115	278269	-241	278110	278530	+	PA14_03163	2				PA14_03163		homolog_g5849	-334	277915	278335	-	PA14_03160	1		Function unknown	PA0256	PA14_03160		homolog_g269
refseq|NC_008463.1|chromosome	peak455	1	2007.04	15.932665	5341116	-241	5340957	5341377	+	PA14_59980	2				PA14_59980		homolog_g6362
refseq|NC_008463.1|chromosome	peak115	1	1988.71	15.83748	1342812	-113	1342525	1342945	+	PA14_15770	1		Function unknown	PA3762	PA14_15770	IHMA87_01192	homolog_g3856
refseq|NC_008463.1|chromosome	peak308	1	1915.45	15.44748	3979753	-137	3979596	3980016	-	PA14_44670	2	zipA	"Cell cycle control, cell division, chromosome partitioning"	PA1528	PA14_44670	IHMA87_03647	homolog_g1574
refseq|NC_008463.1|chromosome	peak41	2	1893.3	15.331834999999998	596781	-59	596440	596860	+	PA14_06875	1	rsmY	Function unknown	PA0527.1	PA14_06875	IHMA87_00504	homolog_g547	-144	596617	597037	-	PA14_06870	1	dnr	Signal transduction mechanisms	PA0527	PA14_06870	IHMA87_00503	homolog_g546
refseq|NC_008463.1|chromosome	peak494	2	1846.05	15.07925	5694581	-73	5694488	5694908	-	PA14_63890	1		General function prediction only	PA4832	PA14_63890	IHMA87_05319	homolog_g4966	-158	5694339	5694759	+	PA14_63900	1		General function prediction only	PA4833	PA14_63900	IHMA87_05320	homolog_g4967
refseq|NC_008463.1|chromosome	peak226	2	1803.13	14.848805	2735220	-100	2735100	2735520	-	PA14_31460	1		Function unknown	PA2558	PA14_31460	IHMA87_02590	homolog_g2613	-121	2734941	2735361	+	PA14_31470	1		Lipid transport and metabolism	PA2557	PA14_31470	IHMA87_02592	homolog_g2612
refseq|NC_008463.1|chromosome	peak503	2	1799.77	14.831155	5907394	-123	5907251	5907671	-	PA14_66270	1	glnE	Signal transduction mechanisms	PA5014	PA14_66270	IHMA87_05498	homolog_g5150	-159	5907153	5907573	+	PA14_66290	2	aceE	Energy production and conversion	PA5015	PA14_66290	IHMA87_05499	homolog_g5151
refseq|NC_008463.1|chromosome	peak429	1	1721.21	14.404605	5217237	-131	5217086	5217506	-	PA14_58560	1		Function unknown	PA4513	PA14_58560	IHMA87_04835	homolog_g4623
refseq|NC_008463.1|chromosome	peak422	1	1666.1	12.590625	5119714	-127	5119567	5119987	-	PA14_57460	16		Function unknown	PA4421	PA14_57460	IHMA87_04739	homolog_g4529
refseq|NC_008463.1|chromosome	peak130	1	1646.18	13.99391	1621025	-257	1620882	1621302	+	PA14_18810	2		Function unknown	PA3519	PA14_18810	IHMA87_01452	homolog_g3610
refseq|NC_008463.1|chromosome	peak442	1	1635.89	13.934665	5270603	-174	5270377	5270797	+	PA14_59200	2				PA14_59200	IHMA87_04931	homolog_g6294
refseq|NC_008463.1|chromosome	peak474	1	1599.98	13.732030000000002	5486798	-233	5486631	5487051	+	PA14_61500	6		Function unknown	PA4648	PA14_61500		homolog_g4764
refseq|NC_008463.1|chromosome	peak98	1	1590.11	13.68487	1192623	-141	1192462	1192882	-	PA14_13860	1				PA14_13860		homolog_g5902
refseq|NC_008463.1|chromosome	peak372	1	1580.89	13.4153	4585783	-344	4585419	4585839	-	PA14_51560	1				PA14_51560		homolog_g6212
refseq|NC_008463.1|chromosome	peak423	1	1508.53	13.22439	5128526	-109	5128397	5128817	-	PA14_57570	3		Energy production and conversion	PA4431	PA14_57570	IHMA87_04752	homolog_g4540
refseq|NC_008463.1|chromosome	peak26	1	1443.29	12.857445	309537	-212	309349	309769	+	PA14_03380	1				PA14_03380		homolog_g5864
refseq|NC_008463.1|chromosome	peak402	1	1414.92	11.453625	4862616	-100	4862496	4862916	-	PA14_54870	1				PA14_54870		homolog_g6237
refseq|NC_008463.1|chromosome	peak94	1	1405.7	12.63961	1066203	-101	1066082	1066502	-	PA14_12370	1		General function prediction only	PA3978	PA14_12370	IHMA87_00948	homolog_g4074
refseq|NC_008463.1|chromosome	peak44	1	1250.78	11.737595	630558	-95	630443	630863	-	PA14_07330	1		Function unknown	PA0563	PA14_07330	IHMA87_00540	homolog_g583
refseq|NC_008463.1|chromosome	peak180	1	1214.59	11.45685	2135305	-163	2135068	2135488	+	PA14_24480	2	pelA	Function unknown	PA3064	PA14_24480	IHMA87_01882	homolog_g3139
refseq|NC_008463.1|chromosome	peak132	1	1213.77	11.519775	1635406	-173	1635213	1635633	-	PA14_18960	1				PA14_18960		homolog_g5948
refseq|NC_008463.1|chromosome	peak367	2	1201.43	10.18042	4562469	-368	4562437	4562857	+	PA14_51340	1	mvfR	Transcription	PA1003	PA14_51340	IHMA87_04224	homolog_g1044	-381	4562068	4562488	-	PA14_51330	1	nadA	Coenzyme transport and metabolism	PA1004	PA14_51330	IHMA87_04223	homolog_g1045
refseq|NC_008463.1|chromosome	peak1	1	1171.2	11.26608	16760	-152	16588	17008	-	PA14_00150	1		Function unknown	PA0014	PA14_00150		homolog_g26
refseq|NC_008463.1|chromosome	peak445	2	1142.43	11.09475	5291429	-348	5291061	5291481	-	PA14_59410	1				PA14_59410		homolog_g6311	-393	5291422	5291842	+	PA14_59440	1				PA14_59440	IHMA87_04905	homolog_g6313
refseq|NC_008463.1|chromosome	peak118	2	1048.61	10.519755	1374562	-214	1374376	1374796	+	PA14_16140	2		Function unknown	PA3732	PA14_16140	IHMA87_01222	homolog_g3826	-268	1374274	1374694	-	PA14_16130	1		Energy production and conversion	PA3733	PA14_16130	IHMA87_01221	homolog_g3827
refseq|NC_008463.1|chromosome	peak194	1	1010.88	10.28597	2352405	-86	2352091	2352511	+	PA14_27070	1		Function unknown	PA2864	PA14_27070	IHMA87_02101	homolog_g2936
refseq|NC_008463.1|chromosome	peak192	2	968.97	9.4532	2278416	-51	2278067	2278487	+	PA14_26080	1				PA14_26080		homolog_g6001	-339	2278057	2278477	-	PA14_26070	1		Energy production and conversion	PA2936	PA14_26070	IHMA87_02038	homolog_g3008
refseq|NC_008463.1|chromosome	peak78	1	929.37	9.76981	813812	-19	813431	813851	+	PA14_09490	1	phzM	"Translation, ribosomal structure and biogenesis"	PA4209	PA14_09490	IHMA87_00726	homolog_g4305
refseq|NC_008463.1|chromosome	peak431	2	909.3	9.642575	5231571	-119	5231432	5231852	-	PA14_58690	1		Function unknown	PA4523	PA14_58690	IHMA87_04845	homolog_g4633	-167	5231338	5231758	+	PA14_58700	1	nadC	Coenzyme transport and metabolism	PA4524	PA14_58700	IHMA87_04846	homolog_g4634
refseq|NC_008463.1|chromosome	peak250	1	909.03	8.982420000000001	3174944	-397	3174527	3174947	-	PA14_35690	7	pslE	Cell wall/membrane/envelope biogenesis	PA2235	PA14_35690	IHMA87_02861	homolog_g2291
refseq|NC_008463.1|chromosome	peak81	2	907.87	9.63272	855866	-5	855841	856261	-	PA14_09950	1		"Posttranslational modification, protein turnover, chaperones"	PA4170	PA14_09950	IHMA87_00757	homolog_g4266	-76	855542	855962	+	PA14_09960	1		Transcription	PA4169	PA14_09960	IHMA87_00758	homolog_g4265
refseq|NC_008463.1|chromosome	peak351	1	871.45	8.97908	4381874	-144	4381710	4382130	-	PA14_49310	1		Function unknown	PA1168	PA14_49310	IHMA87_04049	homolog_g1212
refseq|NC_008463.1|chromosome	peak104	1	868.22	9.37455	1243903	-37	1243540	1243960	+	PA14_14540	2				PA14_14540		homolog_g5912
refseq|NC_008463.1|chromosome	peak318	1	863.11	9.038415	4084910	-197	4084707	4085127	+	PA14_45950	1	rsaL	Function unknown	PA1431	PA14_45950	IHMA87_03736	homolog_g1477
refseq|NC_008463.1|chromosome	peak92	1	852.95	8.96151	981957	-88	981849	982269	-	PA14_11270	1	oprG	Cell wall/membrane/envelope biogenesis	PA4067	PA14_11270	IHMA87_00858	homolog_g4163
refseq|NC_008463.1|chromosome	peak278	1	837.45	9.17582	3561934	-202	3561712	3562132	-	PA14_39970	2	phzA2	General function prediction only	PA1899	PA14_39970	IHMA87_03219	homolog_g1954
refseq|NC_008463.1|chromosome	peak417	2	832.74	9.14439	4994252	-157	4994009	4994429	+	PA14_55940	1	flp	"Intracellular trafficking, secretion, and vesicular transport"	PA4306	PA14_55940	IHMA87_04607	homolog_g4413	-253	4993979	4994399	-	PA14_55930	7	rcpC	"Intracellular trafficking, secretion, and vesicular transport"	PA4305	PA14_55930	IHMA87_04606	homolog_g4412
refseq|NC_008463.1|chromosome	peak383	1	826.16	9.10202	4640550	-73	4640223	4640643	+	PA14_52300	1		General function prediction only	PA0924	PA14_52300	IHMA87_04313	homolog_g964
refseq|NC_008463.1|chromosome	peak231	1	804.07	8.95518	2808435	-26	2808061	2808481	+	PA14_32310	1		Function unknown	PA2501	PA14_32310	IHMA87_02650	homolog_g2556
refseq|NC_008463.1|chromosome	peak535	1	802.55	8.946950000000001	6408486	-143	6408229	6408649	+	PA14_71900	1		Function unknown	PA5446	PA14_71900	IHMA87_05980	homolog_g5596
refseq|NC_008463.1|chromosome	peak95	1	792.89	8.77227	1126188	-26	1125814	1126234	+	PA14_13130	1		Function unknown	PA3923	PA14_13130	IHMA87_01022	homolog_g4019
refseq|NC_008463.1|chromosome	peak457	1	774.17	8.757840000000002	5347666	-346	5347612	5348032	+	PA14_60070	2				PA14_60070		homolog_g6371
refseq|NC_008463.1|chromosome	peak416	1	771.68	8.741525	4983836	-141	4983577	4983997	+	PA14_55810	1	pprB	Transcription	PA4296	PA14_55810	IHMA87_04597	homolog_g4403
refseq|NC_008463.1|chromosome	peak286	1	759.08	8.632190000000001	3713601	-102	3713479	3713899	-	PA14_41570	1	oprF	Cell wall/membrane/envelope biogenesis	PA1777	PA14_41570	IHMA87_03428	homolog_g1826
refseq|NC_008463.1|chromosome	peak49	1	752.93	8.612195	686701	-50	686631	687051	-	PA14_07960	1	prtR	Transcription	PA0611	PA14_07960	IHMA87_00603	homolog_g632
refseq|NC_008463.1|chromosome	peak86	2	738.87	8.51726	918389	-100	918269	918689	-	PA14_10650	3		"Secondary metabolites biosynthesis, transport and catabolism"	PA4121	PA14_10650	IHMA87_00800	homolog_g4217	-120	918109	918529	+	PA14_10660	1		Transcription	PA4120	PA14_10660	IHMA87_00801	homolog_g4216
refseq|NC_008463.1|chromosome	peak508	2	728.81	8.416080000000001	5952133	-30	5952083	5952503	-	PA14_66660	8	pilM	Cell motility	PA5044	PA14_66660	IHMA87_05526	homolog_g5180	-155	5951888	5952308	+	PA14_66670	1	ponA	Cell wall/membrane/envelope biogenesis	PA5045	PA14_66670	IHMA87_05527	homolog_g5181
refseq|NC_008463.1|chromosome	peak521	1	690.43	8.18665	6206699	-89	6206590	6207010	-	PA14_69560	4	hcpB	Function unknown	PA5267	PA14_69560		homolog_g5411
refseq|NC_008463.1|chromosome	peak42	1	690.32	8.18787	597998	-130	597848	598268	-	PA14_06880	1		Transcription	PA0528	PA14_06880	IHMA87_00505	homolog_g548
refseq|NC_008463.1|chromosome	peak323	1	690.06	8.18266	4141448	-208	4141220	4141640	-	PA14_46520	2				PA14_46520		homolog_g6174
refseq|NC_008463.1|chromosome	peak310	2	673.49	8.07215	3995000	-127	3994727	3995147	+	PA14_44830	5		Carbohydrate transport and metabolism	PA1517	PA14_44830	IHMA87_03659	homolog_g1563	-246	3994734	3995154	-	PA14_44820	1		General function prediction only	PA1518	PA14_44820	IHMA87_03657	homolog_g1564
refseq|NC_008463.1|chromosome	peak134	2	661.29	7.984574999999999	1745132	-26	1744758	1745178	+	PA14_20250	1		Function unknown	PA3390	PA14_20250	IHMA87_01554	homolog_g3480	-35	1745077	1745497	-	PA14_20240	1		Amino acid transport and metabolism	PA3389	PA14_20240	IHMA87_01553	homolog_g3479
refseq|NC_008463.1|chromosome	peak424	2	647.7	7.892154999999999	5129631	-117	5129348	5129768	+	PA14_57600	1		Energy production and conversion	PA4434	PA14_57600	IHMA87_04755	homolog_g4543	-129	5129482	5129902	-	PA14_57590	2	rplM	"Translation, ribosomal structure and biogenesis"	PA4433	PA14_57590	IHMA87_04754	homolog_g4542
refseq|NC_008463.1|chromosome	peak300	2	645.42	7.873665	3922780	-15	3922745	3923165	-	PA14_44060	4	sdhC	Energy production and conversion	PA1581	PA14_44060	IHMA87_03590	homolog_g1630	-334	3922714	3923134	+	PA14_44070	1	gltA	Energy production and conversion	PA1580	PA14_44070	IHMA87_03591	homolog_g1629
refseq|NC_008463.1|chromosome	peak198	1	635.13	7.801030000000001	2381946	-108	2381818	2382238	-	PA14_27430	4		General function prediction only	PA2835	PA14_27430	IHMA87_02132	homolog_g2905
refseq|NC_008463.1|chromosome	peak193	2	628.39	7.754685	2282112	-35	2281747	2282167	+	PA14_26140	1	cifR	Transcription	PA2931	PA14_26140		homolog_g3003	-91	2282001	2282421	-	PA14_26130	3	morB	Energy production and conversion	PA2932	PA14_26130		homolog_g3004
refseq|NC_008463.1|chromosome	peak106	1	622.17	7.710205	1301064	-62	1300726	1301146	+	PA14_15350	1				PA14_15350		homolog_g5916
refseq|NC_008463.1|chromosome	peak189	1	619.51	7.69102	2251927	-107	2251800	2252220	-	PA14_25790	1		Amino acid transport and metabolism	PA2958	PA14_25790	IHMA87_02012	homolog_g3031
refseq|NC_008463.1|chromosome	peak537	2	615.97	7.664645	6440426	-100	6440306	6440726	-	PA14_72280	1	citA	Carbohydrate transport and metabolism	PA5476	PA14_72280	IHMA87_06019	homolog_g5627	-275	6440301	6440721	+	PA14_72300	1		Function unknown	PA5477	PA14_72300	IHMA87_06021	homolog_g5628
refseq|NC_008463.1|chromosome	peak379	1	588.02	7.461995	4616322	-42	4616260	4616680	-	PA14_52010	1		"Replication, recombination and repair"	PA0947	PA14_52010	IHMA87_04289	homolog_g987
refseq|NC_008463.1|chromosome	peak111	2	583.02	7.412875	1311691	-167	1311458	1311878	+	PA14_15490	1				PA14_15490		homolog_g5929	-383	1311674	1312094	+	PA14_15500	1				PA14_15500		homolog_g5930
refseq|NC_008463.1|chromosome	peak36	2	577.02	7.38287	527903	-151	527654	528074	+	PA14_05960	1		Transcription	PA0456	PA14_05960		homolog_g474	-197	527686	528106	-	PA14_05950	1	dbpA	"Replication, recombination and repair"	PA0455	PA14_05950	IHMA87_00434	homolog_g473
refseq|NC_008463.1|chromosome	peak149	1	556.46	7.23244	1874401	-274	1874275	1874695	+	PA14_21620	1	oprP	Inorganic ion transport and metabolism	PA3279	PA14_21620	IHMA87_01660	homolog_g3365
refseq|NC_008463.1|chromosome	peak191	2	547.46	7.1685300000000005	2275441	-138	2275179	2275599	+	PA14_26050	1		Nucleotide transport and metabolism	PA2938	PA14_26050	IHMA87_02036	homolog_g3010	-363	2275058	2275478	-	PA14_26020	1		General function prediction only	PA2939	PA14_26020	IHMA87_02035	homolog_g3011
refseq|NC_008463.1|chromosome	peak200	1	536.75	7.087225	2422109	-358	2421731	2422151	-	PA14_27980	1		"Translation, ribosomal structure and biogenesis"	PA2795	PA14_27980	IHMA87_02276	homolog_g2862
refseq|NC_008463.1|chromosome	peak252	1	534.75	4.28232	3176134	13	3176127	3176547	-	PA14_35710	1				PA14_35710		homolog_g6104
refseq|NC_008463.1|chromosome	peak478	2	529.17	7.032445	5514805	-14	5514771	5515191	-	PA14_61845	2			PA4674.1	PA14_61845		homolog_g4793	-315	5514720	5515140	+	PA14_61850	1		Coenzyme transport and metabolism	PA4675	PA14_61850	IHMA87_05141	homolog_g4794
refseq|NC_008463.1|chromosome	peak84	1	521.05	6.971534999999999	898189	-277	897892	898312	-	PA14_10380	1		Function unknown	PA4139	PA14_10380	IHMA87_00782	homolog_g4235
refseq|NC_008463.1|chromosome	peak285	1	514.57	6.92042	3687407	-228	3687235	3687655	+	PA14_41350	1	folD	Coenzyme transport and metabolism	PA1796	PA14_41350	IHMA87_03408	homolog_g1846
refseq|NC_008463.1|chromosome	peak177	2	513.94	6.91706	2084796	-72	2084468	2084888	+	PA14_23990	9	xcpR	Cell motility	PA3103	PA14_23990	IHMA87_01842	homolog_g3181	-148	2084628	2085048	-	PA14_23980	2	xcpP	Function unknown	PA3104	PA14_23980	IHMA87_01841	homolog_g3182
refseq|NC_008463.1|chromosome	peak336	1	513.86	6.91779	4233290	-121	4233011	4233431	+	PA14_47530	1		Function unknown	PA1289	PA14_47530	IHMA87_03941	homolog_g1334
refseq|NC_008463.1|chromosome	peak264	1	504.75	6.84709	3301234	-332	3300882	3301302	-	PA14_37060	6	cupA1	Cell motility	PA2128	PA14_37060		homolog_g2184
refseq|NC_008463.1|chromosome	peak291	1	501.31	6.825329999999999	3777776	-250	3777506	3777926	-	PA14_42390	1	exsA	Transcription	PA1713	PA14_42390		homolog_g1762
refseq|NC_008463.1|chromosome	peak8	1	491.87	6.749855	183010	-137	182747	183167	+	PA14_02010	1		Function unknown	PA0161	PA14_02010		homolog_g173
refseq|NC_008463.1|chromosome	peak155	1	490.33	6.73175	1922828	-133	1922675	1923095	-	PA14_22080	1				PA14_22080		homolog_g5959
refseq|NC_008463.1|chromosome	peak186	2	471.43	6.5955	2201593	-93	2201286	2201706	+	PA14_25180	1	psrA	Transcription	PA3006	PA14_25180	IHMA87_01961	homolog_g3080	-139	2201434	2201854	-	PA14_25160	2	lexA	Transcription	PA3007	PA14_25160	IHMA87_01960	homolog_g3081
refseq|NC_008463.1|chromosome	peak489	1	466.84	6.54003	5595198	-168	5595010	5595430	-	PA14_62690	2		General function prediction only	PA4739	PA14_62690	IHMA87_05216	homolog_g4869
refseq|NC_008463.1|chromosome	peak541	2	460.68	6.510210000000001	6485943	9	6485932	6486352	-	PA14_72810	1		Lipid transport and metabolism	PA5519	PA14_72810	IHMA87_06063	homolog_g5671	-86	6485629	6486049	+	PA14_72820	2		Function unknown	PA5520	PA14_72820	IHMA87_06064	homolog_g5672
refseq|NC_008463.1|chromosome	peak492	2	450.6	6.432925	5627187	-128	5626915	5627335	+	PA14_63080	3	lldP	Energy production and conversion	PA4770	PA14_63080	IHMA87_05250	homolog_g4903	-201	5626966	5627386	-	PA14_63070	1		Transcription	PA4769	PA14_63070	IHMA87_05249	homolog_g4902
refseq|NC_008463.1|chromosome	peak389	2	442.72	6.36886	4698055	-142	4697797	4698217	+	PA14_52990	3	phhA	Amino acid transport and metabolism	PA0872	PA14_52990	IHMA87_04384	homolog_g907	-143	4697892	4698312	-	PA14_52980	1	phhR	Transcription	PA0873	PA14_52980	IHMA87_04383	homolog_g908
refseq|NC_008463.1|chromosome	peak76	1	434.15	6.177205	772961	-149	772710	773130	+	PA14_09150	2	katA	Inorganic ion transport and metabolism	PA4236	PA14_09150	IHMA87_00702	homolog_g4332
refseq|NC_008463.1|chromosome	peak449	1	432.16	6.014469999999999	5304545	-383	5304142	5304562	-	PA14_59600	1				PA14_59600		homolog_g6327
refseq|NC_008463.1|chromosome	peak215	1	428.49	6.260335	2565717	-57	2565640	2566060	-	PA14_29590	1	mvaU	Function unknown	PA2667	PA14_29590	IHMA87_02442	homolog_g2728
refseq|NC_008463.1|chromosome	peak223	2	424.96	6.2306	2708787	-73	2708460	2708880	+	PA14_31160	1				PA14_31160		homolog_g6070	-92	2708675	2709095	-	PA14_31150	1				PA14_31150		homolog_g6069
refseq|NC_008463.1|chromosome	peak446	1	420.99	6.187295000000001	5299650	-40	5299290	5299710	+	PA14_59550	1				PA14_59550		homolog_g6322
refseq|NC_008463.1|chromosome	peak151	1	414.51	5.9673750000000005	1893548	8	1893536	1893956	-	PA14_21760	1	capB	Transcription	PA3266	PA14_21760		homolog_g3352
refseq|NC_008463.1|chromosome	peak83	1	409.92	6.110234999999999	895541	-162	895359	895779	-	PA14_10360	1		Function unknown	PA4141	PA14_10360		homolog_g4237
refseq|NC_008463.1|chromosome	peak23	1	402.41	5.86205	305729	-130	305579	305999	-	PA14_03340	3				PA14_03340		homolog_g5860
refseq|NC_008463.1|chromosome	peak232	2	382.81	5.887639999999999	2811103	-25	2810728	2811148	+	PA14_32360	1		Transcription	PA2497	PA14_32360	IHMA87_02654	homolog_g2552	-103	2810980	2811400	-	PA14_32350	3		General function prediction only	PA2498	PA14_32350	IHMA87_02653	homolog_g2553
refseq|NC_008463.1|chromosome	peak9	2	376.35	5.839085000000001	215632	-75	215537	215957	-	PA14_02390	1		Transcription	PA0191	PA14_02390		homolog_g203	-276	215508	215928	+	PA14_02410	1		Inorganic ion transport and metabolism	PA0192	PA14_02410		homolog_g204
refseq|NC_008463.1|chromosome	peak261	1	375.99	5.836325	3209553	-297	3209236	3209656	-	PA14_36030	2				PA14_36030		homolog_g6133
refseq|NC_008463.1|chromosome	peak342	1	375.58	5.83253	4313928	-300	4313828	4314248	+	PA14_48530	6		"Secondary metabolites biosynthesis, transport and catabolism"	PA1221	PA14_48530		homolog_g1265
refseq|NC_008463.1|chromosome	peak218	1	359.17	5.696775	2637824	-172	2637596	2638016	+	PA14_30460	4		Energy production and conversion	PA2600	PA14_30460		homolog_g2660
refseq|NC_008463.1|chromosome	peak540	1	351.61	5.631685	6485270	-263	6484987	6485407	-	PA14_72800	2		Inorganic ion transport and metabolism	PA5518	PA14_72800	IHMA87_06062	homolog_g5670
refseq|NC_008463.1|chromosome	peak348	2	344.54	5.350605	4353261	-26	4352887	4353307	+	PA14_49020	1				PA14_49020		homolog_g6196	-102	4353139	4353559	-	PA14_49010	4				PA14_49010		homolog_g6195
refseq|NC_008463.1|chromosome	peak227	2	343.45	5.564025	2764484	-37	2764121	2764541	+	PA14_31780	1		Transcription	PA2534	PA14_31780	IHMA87_02616	homolog_g2589	-82	2764382	2764802	-	PA14_31770	1		Energy production and conversion	PA2535	PA14_31770	IHMA87_02615	homolog_g2590
refseq|NC_008463.1|chromosome	peak246	2	331.71	5.461895	3132537	-73	3132210	3132630	+	PA14_35230	1		Carbohydrate transport and metabolism	PA2269	PA14_35230	IHMA87_02829	homolog_g2325	-74	3132443	3132863	-	PA14_35210	2		Transcription	PA2270	PA14_35210	IHMA87_02828	homolog_g2326
refseq|NC_008463.1|chromosome	peak239	2	328.65	5.4354700000000005	2895223	-301	2894902	2895322	-	PA14_33060	2		Function unknown	PA2440	PA14_33060		homolog_g2495	-388	2895211	2895631	+	PA14_33070	3		"Posttranslational modification, protein turnover, chaperones"	PA2439	PA14_33070	IHMA87_02708	homolog_g2494
refseq|NC_008463.1|chromosome	peak309	2	328.59	5.435965	3992630	-153	3992383	3992803	+	PA14_44800	1		General function prediction only	PA1519	PA14_44800	IHMA87_03656	homolog_g1565	-222	3992388	3992808	-	PA14_44780	1		Transcription	PA1520	PA14_44780	IHMA87_03655	homolog_g1566
refseq|NC_008463.1|chromosome	peak263	1	319.82	5.359945	3282127	-60	3281787	3282207	+	PA14_36830	1		Function unknown	PA2145	PA14_36830	IHMA87_03002	homolog_g2201
refseq|NC_008463.1|chromosome	peak209	1	317.67	5.3222000000000005	2479159	-120	2478879	2479299	+	PA14_28800	1				PA14_28800		homolog_g6028
refseq|NC_008463.1|chromosome	peak365	2	308.91	5.267325	4550769	-34	4550403	4550823	+	PA14_51205	1		Transcription	PA1015	PA14_51205	IHMA87_04200	homolog_g1057	-124	4550625	4551045	-	PA14_51200	2				PA14_51200	IHMA87_04199	homolog_g6207
refseq|NC_008463.1|chromosome	peak219	2	307.35	5.250855	2647380	14	2647374	2647794	-	PA14_30570	1		Amino acid transport and metabolism	PA2592	PA14_30570	IHMA87_02515	homolog_g2652	-167	2647147	2647567	+	PA14_30580	1		Transcription	PA2591	PA14_30580		homolog_g2651
refseq|NC_008463.1|chromosome	peak364	1	306.25	5.242975	4533823	-106	4533697	4534117	-	PA14_51020	1		Function unknown	PA1029	PA14_51020	IHMA87_04184	homolog_g1071
refseq|NC_008463.1|chromosome	peak145	2	296.96	5.16211	1857887	-21	1857508	1857928	+	PA14_21440	1		Nucleotide transport and metabolism	PA3295	PA14_21440	IHMA87_01647	homolog_g3381	-184	1857683	1858103	-	PA14_21410	1	phoA	Inorganic ion transport and metabolism	PA3296	PA14_21410	IHMA87_01646	homolog_g3382
refseq|NC_008463.1|chromosome	peak545	1	295.47	5.149134999999999	6519003	-12	6518971	6519391	-	PA14_73190	2	glmR	Carbohydrate transport and metabolism	PA5550	PA14_73190	IHMA87_06099	homolog_g5702
refseq|NC_008463.1|chromosome	peak188	1	283.76	5.0448450000000005	2244043	-118	2243761	2244181	+	PA14_25670	6	acpP	"Secondary metabolites biosynthesis, transport and catabolism"	PA2966	PA14_25670	IHMA87_02003	homolog_g3040
refseq|NC_008463.1|chromosome	peak501	1	281.78	5.025505	5866603	-111	5866472	5866892	-	PA14_65850	1		Amino acid transport and metabolism	PA4981	PA14_65850		homolog_g5117
refseq|NC_008463.1|chromosome	peak89	1	277.81	4.991434999999999	958182	-298	958080	958500	+	PA14_11080	4	cupB3	"Intracellular trafficking, secretion, and vesicular transport"	PA4084	PA14_11080	IHMA87_00840	homolog_g4180
refseq|NC_008463.1|chromosome	peak361	1	273.05	4.830495	4466860	13	4466853	4467273	-	PA14_50290	4	fliC	Cell motility	PA1092	PA14_50290		homolog_g1135
refseq|NC_008463.1|chromosome	peak288	2	272.93	4.947995000000001	3735934	-77	3735837	3736257	-	PA14_41810	2		Transcription	PA1759	PA14_41810	IHMA87_03446	homolog_g1808	-88	3735622	3736042	+	PA14_41820	1	pabB	Coenzyme transport and metabolism	PA1758	PA14_41820	IHMA87_03447	homolog_g1807
refseq|NC_008463.1|chromosome	peak199	2	270.12	4.91841	2411583	-30	2411533	2411953	-	PA14_27810	2	copR	Signal transduction mechanisms	PA2809	PA14_27810	IHMA87_02262	homolog_g2876	-96	2411279	2411699	+	PA14_27830	1	ptrA	Function unknown	PA2808	PA14_27830	IHMA87_02263	homolog_g2875
refseq|NC_008463.1|chromosome	peak406	1	266.05	4.883345	4916884	-144	4916720	4917140	-	PA14_55380	4		"Intracellular trafficking, secretion, and vesicular transport"	PA0692	PA14_55380	IHMA87_04553	homolog_g718
refseq|NC_008463.1|chromosome	peak390	2	250.56	4.739565	4705969	-124	4705693	4706113	+	PA14_53090	1		Transcription	PA0864	PA14_53090	IHMA87_04392	homolog_g899	-198	4705751	4706171	-	PA14_53070	1	hpd	Amino acid transport and metabolism	PA0865	PA14_53070	IHMA87_04391	homolog_g900
refseq|NC_008463.1|chromosome	peak28	1	250.14	4.732525000000001	332397	-94	332283	332703	-	PA14_03710	1		Function unknown	PA0284	PA14_03710	IHMA87_00261	homolog_g298
refseq|NC_008463.1|chromosome	peak506	1	246.68	4.700025	5943661	-118	5943523	5943943	-	PA14_66570	2	gltB	Amino acid transport and metabolism	PA5036	PA14_66570	IHMA87_05517	homolog_g5172
refseq|NC_008463.1|chromosome	peak339	1	245.17	4.687195	4285564	-385	4285159	4285579	-	PA14_48140	1		Function unknown	PA1245	PA14_48140	IHMA87_03988	homolog_g1289
refseq|NC_008463.1|chromosome	peak248	2	243.29	4.672890000000001	3159838	-100	3159538	3159958	+	PA14_35540	1	bkdR	Transcription	PA2246	PA14_35540	IHMA87_02851	homolog_g2302	-210	3159608	3160028	-	PA14_35530	4	bkdA1	Energy production and conversion	PA2247	PA14_35530		homolog_g2303
refseq|NC_008463.1|chromosome	peak440	2	242.32	4.661395000000001	5267855	-1	5267834	5268254	-	PA14_59170	1				PA14_59170		homolog_g6291	-319	5267774	5268194	+	PA14_59180	1				PA14_59180	IHMA87_04933	homolog_g6292
refseq|NC_008463.1|chromosome	peak304	1	242.13	4.6622	3964324	-248	3964172	3964592	+	PA14_44520	2		Inorganic ion transport and metabolism	PA1541	PA14_44520	IHMA87_03633	homolog_g1588
refseq|NC_008463.1|chromosome	peak471	2	241.13	4.651795	5427927	-58	5427849	5428269	-	PA14_60850	3	mexC	Cell wall/membrane/envelope biogenesis	PA4599	PA14_60850	IHMA87_05059	homolog_g4715	-103	5427630	5428050	+	PA14_60860	1	nfxB	Transcription	PA4600	PA14_60860		homolog_g4716
refseq|NC_008463.1|chromosome	peak47	1	234.96	4.59263	661722	-249	661453	661873	-	PA14_07680	3		Signal transduction mechanisms	PA0588	PA14_07680	IHMA87_00577	homolog_g609
refseq|NC_008463.1|chromosome	peak125	2	228.88	4.53443	1521947	-41	1521588	1522008	+	PA14_17700	2		"Translation, ribosomal structure and biogenesis"	PA3601	PA14_17700	IHMA87_01369	homolog_g3694	-203	1521724	1522144	-	PA14_17690	1		Amino acid transport and metabolism	PA3602	PA14_17690	IHMA87_01368	homolog_g3695
refseq|NC_008463.1|chromosome	peak331	2	219.69	4.445285	4172012	-5	4171617	4172037	+	PA14_46850	1		Transcription	PA1347	PA14_46850	IHMA87_03883	homolog_g1393	-61	4171931	4172351	-	PA14_46840	1		Function unknown	PA1348	PA14_46840		homolog_g1394
refseq|NC_008463.1|chromosome	peak87	2	218.37	4.43192	925537	-187	925330	925750	-	PA14_10730	1		General function prediction only	PA4115	PA14_10730	IHMA87_00806	homolog_g4211	-233	925370	925790	+	PA14_10740	1		General function prediction only	PA4114	PA14_10740	IHMA87_00807	homolog_g4210
refseq|NC_008463.1|chromosome	peak183	1	215.81	4.406975	2160017	-157	2159774	2160194	+	PA14_24710	2	rocA2	Transcription	PA3045	PA14_24710	IHMA87_01902	homolog_g3120
refseq|NC_008463.1|chromosome	peak230	2	214.81	4.39597	2803170	-106	2803044	2803464	-	PA14_32250	1		Function unknown	PA2506	PA14_32250	IHMA87_02645	homolog_g2561	-257	2803027	2803447	+	PA14_32270	1	opdT	Function unknown	PA2505	PA14_32270	IHMA87_02646	homolog_g2560
refseq|NC_008463.1|chromosome	peak12	2	214.52	4.3937	244861	-74	244767	245187	-	PA14_02740	1	ergA	Carbohydrate transport and metabolism	PA0224	PA14_02740	IHMA87_00214	homolog_g237	-81	244542	244962	+	PA14_02750	1	erfA	Function unknown	PA0225	PA14_02750	IHMA87_00215	homolog_g238
refseq|NC_008463.1|chromosome	peak32	1	211.96	4.371015	435433	14	435019	435439	+	PA14_04930	1	rpoH	Transcription	PA0376	PA14_04930	IHMA87_00354	homolog_g392
refseq|NC_008463.1|chromosome	peak516	2	207.42	4.324574999999999	6102986	-22	6102944	6103364	-	PA14_68400	1		Function unknown	PA5178	PA14_68400	IHMA87_05659	homolog_g5317	-152	6102738	6103158	+	PA14_68420	1		Transcription	PA5179	PA14_68420	IHMA87_05660	homolog_g5318
refseq|NC_008463.1|chromosome	peak201	1	206.47	4.315055000000001	2423515	-297	2423412	2423832	+	PA14_28000	1		Function unknown	PA2793	PA14_28000	IHMA87_02280	homolog_g2860
refseq|NC_008463.1|chromosome	peak317	1	201.71	4.2687	4027450	-279	4027329	4027749	+	PA14_45170	2		General function prediction only	PA1489	PA14_45170		homolog_g1535
refseq|NC_008463.1|chromosome	peak109	1	195.15	4.203765000000001	1310576	-188	1310368	1310788	-	PA14_15460	1				PA14_15460		homolog_g5925
refseq|NC_008463.1|chromosome	peak196	1	188.13	4.129685	2365430	-45	2365365	2365785	-	PA14_27220	1	ohr	"Posttranslational modification, protein turnover, chaperones"	PA2850	PA14_27220	IHMA87_02117	homolog_g2920
refseq|NC_008463.1|chromosome	peak129	1	185.92	4.10281	1612238	-19	1611857	1612277	+	PA14_18740	1	argG	Amino acid transport and metabolism	PA3525	PA14_18740	IHMA87_01446	homolog_g3616
refseq|NC_008463.1|chromosome	peak135	2	183.25	4.07974	1748050	-122	1747908	1748328	-	PA14_20290	1	amrZ	Function unknown	PA3385	PA14_20290	IHMA87_01557	homolog_g3475	-239	1747889	1748309	+	PA14_20300	13	phnC	Inorganic ion transport and metabolism	PA3384	PA14_20300	IHMA87_01558	homolog_g3474
refseq|NC_008463.1|chromosome	peak212	1	178.58	4.03138	2530419	-190	2530209	2530629	+	PA14_29240	1		"Secondary metabolites biosynthesis, transport and catabolism"	PA2698	PA14_29240	IHMA87_03823	homolog_g2760
refseq|NC_008463.1|chromosome	peak493	2	173.12	3.97043	5692458	-81	5692139	5692559	+	PA14_63860	1		"Secondary metabolites biosynthesis, transport and catabolism"	PA4830	PA14_63860	IHMA87_05317	homolog_g4964	-92	5692346	5692766	-	PA14_63850	1	lpd3	Energy production and conversion	PA4829	PA14_63850		homolog_g4963
refseq|NC_008463.1|chromosome	peak319	1	171.31	3.955575	4086317	-259	4086038	4086458	-	PA14_45960	1	lasR	Transcription	PA1430	PA14_45960	IHMA87_03737	homolog_g1476
refseq|NC_008463.1|chromosome	peak254	2	171.13	3.23138	3177400	-42	3177338	3177758	-	PA14_35730	1				PA14_35730		homolog_g6106	-107	3177107	3177527	+	PA14_35740	2				PA14_35740	IHMA87_03168	homolog_g6107
refseq|NC_008463.1|chromosome	peak217	2	162.74	3.86233	2616829	-107	2616536	2616956	+	PA14_30210	2				PA14_30210	IHMA87_02495	homolog_g6041	-119	2616690	2617110	-	PA14_30200	1	cspD	Transcription	PA2622	PA14_30200	IHMA87_02494	homolog_g2683
refseq|NC_008463.1|chromosome	peak303	1	162.66	3.862925	3963227	-100	3962927	3963347	+	PA14_44510	1		General function prediction only	PA1542	PA14_44510	IHMA87_03632	homolog_g1589
refseq|NC_008463.1|chromosome	peak335	1	159.04	3.82002	4224792	-107	4224665	4225085	-	PA14_47400	2	hxuI	Transcription	PA1300	PA14_47400	IHMA87_03932	homolog_g1345
refseq|NC_008463.1|chromosome	peak433	1	157.63	3.80893	5233761	-305	5233436	5233856	-	PA14_58720	1				PA14_58720		homolog_g6263
refseq|NC_008463.1|chromosome	peak266	2	156.81	3.800395	3389919	-116	3389635	3390055	+	PA14_38000	2				PA14_38000		homolog_g6143	-212	3389687	3390107	-	PA14_37990	2		Transcription	PA2050	PA14_37990		homolog_g2105
refseq|NC_008463.1|chromosome	peak522	2	153.24	3.760315	6235772	-30	6235722	6236142	-	PA14_69900	1		Signal transduction mechanisms	PA5295	PA14_69900	IHMA87_05820	homolog_g5439	-158	6235530	6235950	+	PA14_69910	1	rep	"Replication, recombination and repair"	PA5296	PA14_69910	IHMA87_05821	homolog_g5440
refseq|NC_008463.1|chromosome	peak296	1	150.65	3.731715	3867638	-84	3867534	3867954	-	PA14_43405	6	kdpF	Function unknown	PA1632	PA14_43405	IHMA87_03537	homolog_g1681
refseq|NC_008463.1|chromosome	peak107	2	145.71	3.673205	1303776	-53	1303703	1304123	-	PA14_15360	1				PA14_15360		homolog_g5917	-276	1303652	1304072	+	PA14_15380	2				PA14_15380		homolog_g5919
refseq|NC_008463.1|chromosome	peak302	1	143.09	3.64635	3943526	-50	3943176	3943596	+	PA14_44300	1	aer	Signal transduction mechanisms	PA1561	PA14_44300	IHMA87_03612	homolog_g1610
refseq|NC_008463.1|chromosome	peak119	1	141.17	3.62462	1397893	-233	1397640	1398060	-	PA14_16350	1	ttsR	Transcription	PA3714	PA14_16350	IHMA87_01254	homolog_g3808
refseq|NC_008463.1|chromosome	peak354	1	137.36	3.58571	4394491	-212	4394303	4394723	+	PA14_49460	1	nrdA	Nucleotide transport and metabolism	PA1156	PA14_49460	IHMA87_04061	homolog_g1200
refseq|NC_008463.1|chromosome	peak538	1	134.58	3.550355	6468436	-111	6468147	6468567	+	PA14_72620	3		Inorganic ion transport and metabolism	PA5503	PA14_72620	IHMA87_06047	homolog_g5655
refseq|NC_008463.1|chromosome	peak282	2	132.66	3.531765	3637773	-98	3637471	3637891	+	PA14_40770	2	cysI	Inorganic ion transport and metabolism	PA1838	PA14_40770	IHMA87_03289	homolog_g1893	-133	3637620	3638040	-	PA14_40750	1				PA14_40750		homolog_g6157
refseq|NC_008463.1|chromosome	peak45	1	132.56	3.39288	638044	-304	637720	638140	-	PA14_07430	1		Function unknown	PA0572	PA14_07430	IHMA87_00549	homolog_g592
refseq|NC_008463.1|chromosome	peak386	2	128.21	3.4507350000000003	4673809	-39	4673448	4673868	+	PA14_52730	1		Function unknown	PA0894	PA14_52730		homolog_g930	-128	4673661	4674081	-	PA14_52720	1	aruC	Amino acid transport and metabolism	PA0895	PA14_52720	IHMA87_04359	homolog_g931
refseq|NC_008463.1|chromosome	peak258	2	126.93	3.4613	3188191	-74	3187865	3188285	+	PA14_35830	1				PA14_35830		homolog_g6116	-110	3188061	3188481	-	PA14_35820	1				PA14_35820	IHMA87_03161	homolog_g6115
refseq|NC_008463.1|chromosome	peak272	2	126.9	3.45739	3485663	-25	3485288	3485708	+	PA14_39130	1		General function prediction only	PA1964	PA14_39130	IHMA87_03156	homolog_g2019	-303	3485340	3485760	-	PA14_39110	1		Function unknown	PA1965	PA14_39110	IHMA87_03155	homolog_g2020
refseq|NC_008463.1|chromosome	peak536	2	125.82	3.42698	6418105	-194	6417891	6418311	-	PA14_72000	8	rmd	Cell wall/membrane/envelope biogenesis	PA5454	PA14_72000	IHMA87_05988	homolog_g5604	-214	6417919	6418339	+	PA14_72010	5		Cell wall/membrane/envelope biogenesis	PA5455	PA14_72010		homolog_g5605
refseq|NC_008463.1|chromosome	peak213	1	121.56	3.40055	2541720	-50	2541650	2542070	-	PA14_29350	2	pfeA	Inorganic ion transport and metabolism	PA2688	PA14_29350	IHMA87_03814	homolog_g2750
refseq|NC_008463.1|chromosome	peak337	2	118.68	3.36484	4275125	-120	4274985	4275405	-	PA14_48020	1		Energy production and conversion	PA1252	PA14_48020	IHMA87_03981	homolog_g1296	-120	4274845	4275265	+	PA14_48030	1		Signal transduction mechanisms	PA1251	PA14_48030	IHMA87_03982	homolog_g1295
refseq|NC_008463.1|chromosome	peak427	1	116.77	3.345565	5200480	-177	5200257	5200677	+	PA14_58390	1		Amino acid transport and metabolism	PA4500	PA14_58390	IHMA87_04822	homolog_g4610
refseq|NC_008463.1|chromosome	peak453	2	113.37	3.30316	5327790	-163	5327553	5327973	+	PA14_59820	2				PA14_59820		homolog_g6346	-169	5327601	5328021	-	PA14_59800	2				PA14_59800	IHMA87_02869	homolog_g6345
refseq|NC_008463.1|chromosome	peak420	2	108.73	3.246795	5082508	-20	5082468	5082888	-	PA14_57040	1		Inorganic ion transport and metabolism	PA4388	PA14_57040	IHMA87_04706	homolog_g4495	-89	5082197	5082617	+	PA14_57050	1	speA	"Secondary metabolites biosynthesis, transport and catabolism"	PA4389	PA14_57050	IHMA87_04707	homolog_g4496
refseq|NC_008463.1|chromosome	peak281	1	108.2	3.239105	3627040	-28	3626992	3627412	-	PA14_40630	1		"Posttranslational modification, protein turnover, chaperones"	PA1847	PA14_40630	IHMA87_03274	homolog_g1902
refseq|NC_008463.1|chromosome	peak147	2	105.95	3.21272	1867447	-170	1867257	1867677	-	PA14_21530	1		General function prediction only	PA3287	PA14_21530	IHMA87_01650	homolog_g3373	-390	1867437	1867857	+	PA14_21540	3		Lipid transport and metabolism	PA3286	PA14_21540	IHMA87_01651	homolog_g3372
refseq|NC_008463.1|chromosome	peak63	1	101.34	3.15306	740931	-380	740911	741331	+	PA14_08680	1	tufB	"Translation, ribosomal structure and biogenesis"	PA4277	PA14_08680	IHMA87_00656	homolog_g4376
refseq|NC_008463.1|chromosome	peak505	2	101.09	3.151235	5931624	-43	5931561	5931981	-	PA14_66490	1		Transcription	PA5029	PA14_66490	IHMA87_05513	homolog_g5165	-135	5931359	5931779	+	PA14_66510	1		Carbohydrate transport and metabolism	PA5030	PA14_66510	IHMA87_05514	homolog_g5166
refseq|NC_008463.1|chromosome	peak476	1	98.66	3.118195	5509981	-370	5509951	5510371	+	PA14_61770	4	prs	Amino acid transport and metabolism	PA4670	PA14_61770	IHMA87_05130	homolog_g4787
refseq|NC_008463.1|chromosome	peak202	1	97.36	3.105035	2451283	-105	2450988	2451408	+	PA14_28370	1		Function unknown	PA2763	PA14_28370	IHMA87_02314	homolog_g2827
refseq|NC_008463.1|chromosome	peak122	2	94.9	3.07268	1437565	-16	1437529	1437949	-	PA14_16790	1		Transcription	PA3678	PA14_16790	IHMA87_01290	homolog_g3772	-80	1437245	1437665	+	PA14_16800	2		Cell wall/membrane/envelope biogenesis	PA3677	PA14_16800	IHMA87_01291	homolog_g3771
refseq|NC_008463.1|chromosome	peak38	2	93.44	3.053255	557306	-136	557042	557462	+	PA14_06300	1		Transcription	PA0483	PA14_06300	IHMA87_00462	homolog_g502	-171	557115	557535	-	PA14_06290	1	glcB	Energy production and conversion	PA0482	PA14_06290	IHMA87_00461	homolog_g501
