## Supplementary Dataset 2 for "Determination of the Two-Component Systems regulatory network reveals core and accessory regulations across *Pseudomonas aeruginosa* lineages": CS5_PirR-PA0929_PAO1.tab

chrom	peakID	number_of_putative_targets	log(qvalue)	fold_enrichment	summit_position	dist_to_ATG_target1	prom_start_1	prom_end_1	strand_1	first_gene_ID_1	number_of_genes_in_operon_1	name_1	COG_1	PAO1_ID_1	PA14_ID_1	IHMA87_ID_1	homolog_group_1	putative_target_2
refseq|NC_002516.2|chromosome	peak161	2	983.29	16.57098	4007416	-91	4007107	4007527	+	PA3575	1		Energy production and conversion	PA3575	PA14_18060	IHMA87_01396	homolog_g3668	-92	4007304	4007724	-	PA3574.1	1			PA3574.1	PA14_18070	IHMA87_01397	homolog_g3667
refseq|NC_002516.2|chromosome	peak150	1	841.55	16.353175	3658229	-78	3658131	3658551	-	PA3268	1		Inorganic ion transport and metabolism	PA3268	PA14_21730	IHMA87_01671	homolog_g3354
refseq|NC_002516.2|chromosome	peak100	1	797.42	12.844045	2451453	-254	2451307	2451727	+	PA2229	2		Function unknown	PA2229		IHMA87_02879	homolog_g2285
refseq|NC_002516.2|chromosome	peak177	2	793.86	15.962375	4554433	-34	4554067	4554487	+	PA4076	2		Function unknown	PA4076	PA14_11160	IHMA87_00849	homolog_g4172	-73	4554340	4554760	-	PA4075	1		General function prediction only	PA4075	PA14_11170		homolog_g4171
refseq|NC_002516.2|chromosome	peak6	1	779.13	15.59075	144101	-29	144052	144472	-	PA0125	2		Transcription	PA0125	PA14_01520	IHMA87_00128	homolog_g137
refseq|NC_002516.2|chromosome	peak112	1	687.51	12.84819	2843770	-48	2843418	2843838	+	PA2523	2	czcR	Signal transduction mechanisms	PA2523	PA14_31960	IHMA87_02628	homolog_g2578
refseq|NC_002516.2|chromosome	peak92	2	678.54	14.279195	2206833	-27	2206786	2207206	-	PA2016	5	liuR	Transcription	PA2016	PA14_38430	IHMA87_03102	homolog_g2071	-166	2206599	2207019	+	PA2017	1		Function unknown	PA2017	PA14_38420	IHMA87_03101	homolog_g2072
refseq|NC_002516.2|chromosome	peak181	2	677.48	13.544305	4663744	-110	4663454	4663874	+	PA4168	1	fpvB	Inorganic ion transport and metabolism	PA4168	PA14_09970		homolog_g4264	-233	4663491	4663911	-	PA4167	1		General function prediction only	PA4167	PA14_09980	IHMA87_00759	homolog_g4263
refseq|NC_002516.2|chromosome	peak59	1	657.21	8.749755	1243588	-6	1243194	1243614	+	PA1150	2	pys2	Function unknown	PA1150		IHMA87_04067	homolog_g1194
refseq|NC_002516.2|chromosome	peak64	1	655.8	12.566245	1355608	-23	1355231	1355651	+	PA1249	1	aprA	"Secondary metabolites biosynthesis, transport and catabolism"	PA1249	PA14_48060	IHMA87_03984	homolog_g1293
refseq|NC_002516.2|chromosome	peak45	1	619.53	13.386589999999998	1018029	-201	1017830	1018250	+	PA0931	1	pirA	Inorganic ion transport and metabolism	PA0931	PA14_52230	IHMA87_04306	homolog_g971
refseq|NC_002516.2|chromosome	peak238	2	604.42	11.279885	6240793	-77	6240470	6240890	+	PA5547	1		Amino acid transport and metabolism	PA5547	PA14_73150	IHMA87_06091	homolog_g5699	-161	6240612	6241032	-	PA5546	1		Cell wall/membrane/envelope biogenesis	PA5546	PA14_73140	IHMA87_06090	homolog_g5698
refseq|NC_002516.2|chromosome	peak37	1	564.81	11.62309	883227	-11	883196	883616	-	PA0805	1		Function unknown	PA0805	PA14_53840	IHMA87_04449	homolog_g836
refseq|NC_002516.2|chromosome	peak14	2	559.79	12.357675	471924	-100	471624	472044	+	PA0425	3	mexA	Cell wall/membrane/envelope biogenesis	PA0425	PA14_05530	IHMA87_00405	homolog_g443	-175	471729	472149	-	PA0424	1	mexR	Transcription	PA0424	PA14_05520	IHMA87_00404	homolog_g442
refseq|NC_002516.2|chromosome	peak204	2	546.0	11.49292	5055975	-98	5055857	5056277	-	PA4514	1		Inorganic ion transport and metabolism	PA4514	PA14_58570		homolog_g4624	-120	5055695	5056115	+	PA4515	2		Function unknown	PA4515	PA14_58580	IHMA87_04837	homolog_g4625
refseq|NC_002516.2|chromosome	peak148	2	532.91	12.002705	3587372	-61	3587033	3587453	+	PA3195	1	gapA	Carbohydrate transport and metabolism	PA3195	PA14_22890	IHMA87_01750	homolog_g3278	-69	3587283	3587703	-	PA3194	4	edd	Amino acid transport and metabolism	PA3194	PA14_22910	IHMA87_01751	homolog_g3277
refseq|NC_002516.2|chromosome	peak96	1	529.02	11.73795	2443071	-90	2442761	2443181	+	PA2221	1		"Replication, recombination and repair"	PA2221			homolog_g2277
refseq|NC_002516.2|chromosome	peak42	1	514.6	11.40838	971904	-262	971766	972186	+	PA0888	6	aotJ	Amino acid transport and metabolism	PA0888	PA14_52790	IHMA87_04365	homolog_g924
refseq|NC_002516.2|chromosome	peak78	2	476.24	11.352565	1677460	-15	1677425	1677845	-	PA1538	2		Inorganic ion transport and metabolism	PA1538	PA14_44560	IHMA87_03636	homolog_g1585	-99	1677159	1677579	+	PA1539	1		Transcription	PA1539	PA14_44540	IHMA87_03635	homolog_g1586
refseq|NC_002516.2|chromosome	peak132	1	459.98	10.947055	3376594	13	3376587	3377007	-	PA3014	2	faoA	Lipid transport and metabolism	PA3014	PA14_25080	IHMA87_01953	homolog_g3088
refseq|NC_002516.2|chromosome	peak157	1	449.53	10.74191	3913791	-85	3913476	3913896	+	PA3496	1		Function unknown	PA3496	PA14_18870	IHMA87_01457	homolog_g3587
refseq|NC_002516.2|chromosome	peak111	1	432.93	10.74098	2818888	-2	2818866	2819286	-	PA2501	1		Function unknown	PA2501	PA14_32310	IHMA87_02650	homolog_g2556
refseq|NC_002516.2|chromosome	peak217	1	432.62	10.72286	5344945	-42	5344883	5345303	-	PA4758	1	carA	Amino acid transport and metabolism	PA4758	PA14_62930	IHMA87_05237	homolog_g4890
refseq|NC_002516.2|chromosome	peak10	1	408.7	8.180055	289252	-77	289155	289575	-	PA0257	1		"Replication, recombination and repair"	PA0257			homolog_g270
refseq|NC_002516.2|chromosome	peak118	1	401.66	10.09457	2982431	-350	2982381	2982801	+	PA2637	13	nuoA	Energy production and conversion	PA2637	PA14_30020	IHMA87_02479	homolog_g2698
refseq|NC_002516.2|chromosome	peak191	2	330.0	7.309165	4788808	-115	4788673	4789093	-	PA4280.1	1		Function unknown	PA4280.1			homolog_g4383	-393	4788395	4788815	-	PA4280	3	birA	Coenzyme transport and metabolism	PA4280	PA14_08620	IHMA87_00650	homolog_g4382
refseq|NC_002516.2|chromosome	peak182	2	329.11	9.14528	4666827	-9	4666436	4666856	+	PA4170	1		"Posttranslational modification, protein turnover, chaperones"	PA4170	PA14_09950	IHMA87_00757	homolog_g4266	-72	4666735	4667155	-	PA4169	1		Transcription	PA4169	PA14_09960	IHMA87_00758	homolog_g4265
refseq|NC_002516.2|chromosome	peak67	1	326.38	7.67129	1483548	-350	1483498	1483918	+	PA1370	1		Function unknown	PA1370			homolog_g1416
refseq|NC_002516.2|chromosome	peak115	2	325.66	8.991555	2892167	-104	2891871	2892291	+	PA2558	1		Function unknown	PA2558	PA14_31460	IHMA87_02590	homolog_g2613	-117	2892030	2892450	-	PA2557	1		Lipid transport and metabolism	PA2557	PA14_31470	IHMA87_02592	homolog_g2612
refseq|NC_002516.2|chromosome	peak203	1	320.52	8.893889999999999	5053538	-138	5053380	5053800	-	PA4513	1		Function unknown	PA4513	PA14_58560	IHMA87_04835	homolog_g4623
refseq|NC_002516.2|chromosome	peak30	1	317.24	6.807855	727025	-111	726736	727156	+	PA0668.5	1		Function unknown	PA0668.5			homolog_g694
refseq|NC_002516.2|chromosome	peak102	1	304.93	7.91498	2522771	-155	2522596	2523016	-	PA2291	1		Cell wall/membrane/envelope biogenesis	PA2291	PA14_34960	IHMA87_02807	homolog_g2347
refseq|NC_002516.2|chromosome	peak223	2	303.98	8.687725	5749407	-46	5749053	5749473	+	PA5106	1		General function prediction only	PA5106	PA14_67440	IHMA87_05581	homolog_g5242	-55	5749332	5749752	-	PA5105	2	hutC	Transcription	PA5105	PA14_67420	IHMA87_05580	homolog_g5241
refseq|NC_002516.2|chromosome	peak207	2	301.6	8.585609999999999	5172083	-170	5171853	5172273	+	PA4614	1	mscL	Cell wall/membrane/envelope biogenesis	PA4614	PA14_61050	IHMA87_05074	homolog_g4730	-357	5171706	5172126	-	PA4613	2	katB	Inorganic ion transport and metabolism	PA4613	PA14_61040	IHMA87_05072	homolog_g4729
refseq|NC_002516.2|chromosome	peak179	1	301.24	8.10871	4559863	-213	4559630	4560050	-	PA4080	1	PA4080	Transcription	PA4080	PA14_11120	IHMA87_00845	homolog_g4176
refseq|NC_002516.2|chromosome	peak228	1	300.78	6.4511400000000005	6039811	-108	6039683	6040103	-	PA5369.1	1		Function unknown	PA5369.1			homolog_g5515
refseq|NC_002516.2|chromosome	peak211	2	296.86	6.421525	5264325	-106	5264199	5264619	-	PA4690.1	1		Function unknown	PA4690.1			homolog_g4809	-369	5263936	5264356	-	PA4690.1	3		Function unknown	PA4690.1			homolog_g4809
refseq|NC_002516.2|chromosome	peak237	2	296.49	8.328135	6217292	-21	6216913	6217333	+	PA5524	2		"Secondary metabolites biosynthesis, transport and catabolism"	PA5524	PA14_72880	IHMA87_06068	homolog_g5676	-137	6217135	6217555	-	PA5523	2		Coenzyme transport and metabolism	PA5523	PA14_72870	IHMA87_06067	homolog_g5675
refseq|NC_002516.2|chromosome	peak12	2	286.9	7.024699999999999	334665	-69	334334	334754	+	PA0297	3	spuA	General function prediction only	PA0297	PA14_03870	IHMA87_00275	homolog_g312	-210	334435	334855	-	PA0296	1	spuI	Amino acid transport and metabolism	PA0296	PA14_03860		homolog_g310
refseq|NC_002516.2|chromosome	peak46	2	286.19	7.650444999999999	1030755	-17	1030372	1030792	+	PA0942	1		Transcription	PA0942	PA14_52070		homolog_g982	-99	1030636	1031056	-	PA0941	3		"Posttranslational modification, protein turnover, chaperones"	PA0941	PA14_52080		homolog_g981
refseq|NC_002516.2|chromosome	peak17	2	283.61	8.278965	586800	-67	586467	586887	+	PA0527.1	1	rsmY	Function unknown	PA0527.1	PA14_06875	IHMA87_00504	homolog_g547	-137	586643	587063	-	PA0527	1	dnr	Signal transduction mechanisms	PA0527	PA14_06870	IHMA87_00503	homolog_g546
refseq|NC_002516.2|chromosome	peak1	1	281.19	7.709424999999999	16765	-158	16587	17007	-	PA0014	1		Function unknown	PA0014	PA14_00150		homolog_g26
refseq|NC_002516.2|chromosome	peak234	1	279.37	7.68047	6090822	-116	6090686	6091106	-	PA5412	1		Function unknown	PA5412	PA14_71430	IHMA87_05944	homolog_g5562
refseq|NC_002516.2|chromosome	peak24	2	278.84	7.94641	720343	-14	719957	720377	+	PA0668	1	tyrZ	"Translation, ribosomal structure and biogenesis"	PA0668	PA14_08560	IHMA87_00644	homolog_g689	-271	720052	720472	-	PA0667	2		Cell wall/membrane/envelope biogenesis	PA0667	PA14_08540	IHMA87_00643	homolog_g688
refseq|NC_002516.2|chromosome	peak76	1	274.22	6.084815000000001	1664931	-134	1664665	1665085	+	PA1528	2	zipA	"Cell cycle control, cell division, chromosome partitioning"	PA1528	PA14_44670	IHMA87_03647	homolog_g1574
refseq|NC_002516.2|chromosome	peak104	1	272.0	7.708525	2722087	-88	2721775	2722195	+	PA2426	1	pvdS	Transcription	PA2426	PA14_33260	IHMA87_02722	homolog_g2481
refseq|NC_002516.2|chromosome	peak208	2	269.74	8.005735	5193070	-126	5192796	5193216	+	PA4626	1	hprA	Coenzyme transport and metabolism	PA4626	PA14_61210	IHMA87_05087	homolog_g4742	-195	5192855	5193275	-	PA4625	2		"Intracellular trafficking, secretion, and vesicular transport"	PA4625	PA14_61200	IHMA87_05086	homolog_g4741
refseq|NC_002516.2|chromosome	peak221	2	268.73	7.96786	5635989	-115	5635854	5636274	-	PA5014	1	glnE	Signal transduction mechanisms	PA5014	PA14_66270	IHMA87_05498	homolog_g5150	-167	5635756	5636176	+	PA5015	2	aceE	Energy production and conversion	PA5015	PA14_66290	IHMA87_05499	homolog_g5151
refseq|NC_002516.2|chromosome	peak194	1	266.19	7.458155	4791801	-77	4791704	4792124	-	PA4280.2	1		Function unknown	PA4280.2			homolog_g4384
refseq|NC_002516.2|chromosome	peak198	2	264.6	7.848219999999999	4843743	-69	4843412	4843832	+	PA4315	1	mvaT	Function unknown	PA4315	PA14_56070	IHMA87_04617	homolog_g4422	-191	4843532	4843952	-	PA4314	1	purU1	Nucleotide transport and metabolism	PA4314	PA14_56060	IHMA87_04616	homolog_g4421
refseq|NC_002516.2|chromosome	peak27	1	261.92	7.335785	724022	-81	723703	724123	+	PA0668.4	1		Function unknown	PA0668.4			homolog_g693
refseq|NC_002516.2|chromosome	peak154	2	261.27	7.520564999999999	3730319	-238	3730157	3730577	+	PA3327	7		"Secondary metabolites biosynthesis, transport and catabolism"	PA3327	PA14_21020		homolog_g3415	-243	3730056	3730476	-	PA3326	1		"Intracellular trafficking, secretion, and vesicular transport"	PA3326	PA14_21030	IHMA87_01612	homolog_g3414
refseq|NC_002516.2|chromosome	peak82	2	259.51	7.83179	1773562	-120	1773282	1773702	+	PA1630	2		Transcription	PA1630	PA14_43430	IHMA87_03539	homolog_g1679	-122	1773420	1773840	-	PA1629	2		Lipid transport and metabolism	PA1629	PA14_43440	IHMA87_03540	homolog_g1678
refseq|NC_002516.2|chromosome	peak225	1	256.38	7.826974999999999	5892847	-63	5892510	5892930	+	PA5235	1	glpT	Carbohydrate transport and metabolism	PA5235	PA14_69130	IHMA87_05718	homolog_g5379
refseq|NC_002516.2|chromosome	peak231	1	251.52	6.99141	6042814	-78	6042716	6043136	-	PA5369.2	1		Function unknown	PA5369.2			homolog_g5516
refseq|NC_002516.2|chromosome	peak214	1	249.09	7.083385	5267329	-77	5267232	5267652	-	PA4690.2	1		Function unknown	PA4690.2			homolog_g4810
refseq|NC_002516.2|chromosome	peak174	1	239.01	7.38147	4398063	-16	4398027	4398447	-	PA3923	1		Function unknown	PA3923	PA14_13130	IHMA87_01022	homolog_g4019
refseq|NC_002516.2|chromosome	peak31	2	230.93	7.3865	732799	-146	732633	733053	-	PA0671	3		Function unknown	PA0671	PA14_55590	IHMA87_04574	homolog_g697	-160	732559	732979	+	PA0672	1	hemO	Inorganic ion transport and metabolism	PA0672	PA14_55580	IHMA87_04573	homolog_g698
refseq|NC_002516.2|chromosome	peak235	2	216.96	6.978185	6167505	-96	6167389	6167809	-	PA5476	1	citA	Carbohydrate transport and metabolism	PA5476	PA14_72280	IHMA87_06019	homolog_g5627	-278	6167383	6167803	+	PA5477	1		Function unknown	PA5477	PA14_72300	IHMA87_06021	homolog_g5628
refseq|NC_002516.2|chromosome	peak156	2	216.13	7.02653	3865805	-51	3865734	3866154	-	PA3458	1		Transcription	PA3458	PA14_19380	IHMA87_01492	homolog_g3549	-92	3865497	3865917	+	PA3459	1		Amino acid transport and metabolism	PA3459	PA14_19370	IHMA87_01491	homolog_g3550
refseq|NC_002516.2|chromosome	peak20	1	214.95	7.046875	620578	-90	620468	620888	-	PA0563	1		Function unknown	PA0563	PA14_07330	IHMA87_00540	homolog_g583
refseq|NC_002516.2|chromosome	peak86	1	207.5	6.12025	1958637	-122	1958359	1958779	+	PA1804	1	hupB	"Replication, recombination and repair"	PA1804	PA14_41210	IHMA87_03324	homolog_g1858
refseq|NC_002516.2|chromosome	peak73	1	191.3	6.49545	1637868	-172	1637676	1638096	-	PA1507	1		Nucleotide transport and metabolism	PA1507	PA14_44950	IHMA87_03664	homolog_g1553
refseq|NC_002516.2|chromosome	peak120	1	189.33	6.53778	3040199	-43	3039842	3040262	+	PA2688	2	pfeA	Inorganic ion transport and metabolism	PA2688	PA14_29350	IHMA87_03814	homolog_g2750
refseq|NC_002516.2|chromosome	peak105	1	187.6	6.366835	2756668	-250	2756518	2756938	+	PA2457	2		Cell wall/membrane/envelope biogenesis	PA2457			homolog_g2512
refseq|NC_002516.2|chromosome	peak40	2	187.39	6.602095	945633	-121	945492	945912	-	PA0864	1		Transcription	PA0864	PA14_53090	IHMA87_04392	homolog_g899	-201	945434	945854	+	PA0865	1	hpd	Amino acid transport and metabolism	PA0865	PA14_53070	IHMA87_04391	homolog_g900
refseq|NC_002516.2|chromosome	peak166	1	184.95	6.42695	4215193	-114	4215059	4215479	-	PA3762	1		Function unknown	PA3762	PA14_15770	IHMA87_01192	homolog_g3856
refseq|NC_002516.2|chromosome	peak122	1	183.11	5.933625	3098972	7	3098959	3099379	-	PA2736	1		Transcription	PA2736			homolog_g2798
refseq|NC_002516.2|chromosome	peak69	1	182.82	5.225675	1498230	-108	1497938	1498358	+	PA1381	2		Function unknown	PA1381			homolog_g1427
refseq|NC_002516.2|chromosome	peak25	1	180.75	5.85327	721956	-140	721696	722116	+	PA0668.1	1		Function unknown	PA0668.1			homolog_g690
refseq|NC_002516.2|chromosome	peak209	1	173.56	5.792005	5214818	-273	5214691	5215111	+	PA4648	3		Function unknown	PA4648	PA14_61500		homolog_g4764
refseq|NC_002516.2|chromosome	peak72	2	173.39	6.25426	1632845	-161	1632606	1633026	+	PA1503	1		General function prediction only	PA1503	PA14_44990	IHMA87_03668	homolog_g1549	-168	1632657	1633077	-	PA1502	3	gcl	General function prediction only	PA1502	PA14_45000	IHMA87_03669	homolog_g1548
refseq|NC_002516.2|chromosome	peak206	1	170.58	5.68717	5069237	-230	5068987	5069407	-	PA4524.1	1		Function unknown	PA4524.1		IHMA87_04863	homolog_g4635
refseq|NC_002516.2|chromosome	peak127	2	169.84	6.243305	3287250	-36	3287194	3287614	-	PA2931	1	cifR	Transcription	PA2931	PA14_26140		homolog_g3003	-90	3286940	3287360	+	PA2932	3	morB	Energy production and conversion	PA2932	PA14_26130		homolog_g3004
refseq|NC_002516.2|chromosome	peak233	1	164.86	5.36801	6044888	-145	6044723	6045143	-	PA5369.5	1		Function unknown	PA5369.5			homolog_g5519
refseq|NC_002516.2|chromosome	peak163	1	162.93	6.108365	4142510	-121	4142369	4142789	-	PA3700	1	lysS	"Translation, ribosomal structure and biogenesis"	PA3700	PA14_16530	IHMA87_01268	homolog_g3794
refseq|NC_002516.2|chromosome	peak218	1	159.63	5.058305000000001	5477593	-161	5477354	5477774	+	PA4881	1		Function unknown	PA4881	PA14_64530	IHMA87_05370	homolog_g5015
refseq|NC_002516.2|chromosome	peak196	1	156.63	5.176595	4793878	-147	4793711	4794131	-	PA4280.5	1		Function unknown	PA4280.5			homolog_g4387
refseq|NC_002516.2|chromosome	peak125	2	154.37	5.865815	3195680	-91	3195569	3195989	-	PA2840	1		"Replication, recombination and repair"	PA2840	PA14_27370	IHMA87_02127	homolog_g2910	-220	3195500	3195920	+	PA2841	1		Lipid transport and metabolism	PA2841	PA14_27360	IHMA87_02126	homolog_g2911
refseq|NC_002516.2|chromosome	peak114	2	150.91	5.8142700000000005	2862868	-43	2862805	2863225	-	PA2534	1		Transcription	PA2534	PA14_31780	IHMA87_02616	homolog_g2589	-76	2862544	2862964	+	PA2535	1		Energy production and conversion	PA2535	PA14_31770	IHMA87_02615	homolog_g2590
refseq|NC_002516.2|chromosome	peak216	1	146.62	5.315075	5269426	-167	5269239	5269659	-	PA4690.5	1		Function unknown	PA4690.5			homolog_g4813
refseq|NC_002516.2|chromosome	peak47	1	142.26	5.701905	1035231	-46	1034877	1035297	+	PA0947	1		"Replication, recombination and repair"	PA0947	PA14_52010	IHMA87_04289	homolog_g987
refseq|NC_002516.2|chromosome	peak175	1	139.04	5.613004999999999	4458751	-103	4458454	4458874	+	PA3978	1		General function prediction only	PA3978	PA14_12370	IHMA87_00948	homolog_g4074
refseq|NC_002516.2|chromosome	peak18	1	138.36	5.50763	588018	-123	587875	588295	-	PA0528	1		Transcription	PA0528	PA14_06880	IHMA87_00505	homolog_g548
refseq|NC_002516.2|chromosome	peak44	1	136.96	5.456530000000001	1011011	-77	1010914	1011334	-	PA0924	1		General function prediction only	PA0924	PA14_52300	IHMA87_04313	homolog_g964
refseq|NC_002516.2|chromosome	peak110	2	136.47	5.49663	2816237	-18	2816199	2816619	-	PA2497	1		Transcription	PA2497	PA14_32360	IHMA87_02654	homolog_g2552	-110	2815947	2816367	+	PA2498	3		General function prediction only	PA2498	PA14_32350	IHMA87_02653	homolog_g2553
refseq|NC_002516.2|chromosome	peak9	1	133.62	5.50495	277840	-63	277757	278177	-	PA0245	2	aroQ2	Amino acid transport and metabolism	PA0245	PA14_03030	IHMA87_00232	homolog_g258
refseq|NC_002516.2|chromosome	peak180	2	127.98	5.384265	4609473	-94	4609167	4609587	+	PA4121	3		"Secondary metabolites biosynthesis, transport and catabolism"	PA4121	PA14_10650	IHMA87_00800	homolog_g4217	-126	4609327	4609747	-	PA4120	1		Transcription	PA4120	PA14_10660	IHMA87_00801	homolog_g4216
refseq|NC_002516.2|chromosome	peak164	2	124.41	5.21739	4183425	-20	4183385	4183805	-	PA3732	2		Function unknown	PA3732	PA14_16140	IHMA87_01222	homolog_g3826	-285	4183310	4183730	+	PA3733	1		Energy production and conversion	PA3733	PA14_16130	IHMA87_01221	homolog_g3827
refseq|NC_002516.2|chromosome	peak93	1	123.55	5.28497	2226426	-282	2226124	2226544	-	PA2035	1		Coenzyme transport and metabolism	PA2035	PA14_38200	IHMA87_03080	homolog_g2090
refseq|NC_002516.2|chromosome	peak205	2	120.05	5.16533	5067865	-119	5067726	5068146	-	PA4523	1		Function unknown	PA4523	PA14_58690	IHMA87_04845	homolog_g4633	-167	5067632	5068052	+	PA4524	1	nadC	Coenzyme transport and metabolism	PA4524	PA14_58700	IHMA87_04846	homolog_g4634
refseq|NC_002516.2|chromosome	peak239	1	114.0	4.86355	6259356	-159	6259177	6259597	-	PA5565	4	gidA	"Cell cycle control, cell division, chromosome partitioning"	PA5565	PA14_73370	IHMA87_06113	homolog_g5717
refseq|NC_002516.2|chromosome	peak131	1	108.61	4.836105	3317416	-108	3317124	3317544	+	PA2958	2		Amino acid transport and metabolism	PA2958	PA14_25790	IHMA87_02012	homolog_g3031
refseq|NC_002516.2|chromosome	peak129	2	105.32	4.86091	3293922	-141	3293761	3294181	-	PA2938	1		Nucleotide transport and metabolism	PA2938	PA14_26050	IHMA87_02036	homolog_g3010	-360	3293882	3294302	+	PA2939	1		General function prediction only	PA2939	PA14_26020	IHMA87_02035	homolog_g3011
refseq|NC_002516.2|chromosome	peak54	1	104.04	4.8214	1116109	-24	1115733	1116153	+	PA1029	1		Function unknown	PA1029	PA14_51020	IHMA87_04184	homolog_g1071
refseq|NC_002516.2|chromosome	peak4	1	103.42	4.165395	65912	-391	65903	66323	+	PA0051	1	phzH	Amino acid transport and metabolism	PA0051	PA14_00640		homolog_g63
refseq|NC_002516.2|chromosome	peak227	1	102.04	4.658785	5933483	-88	5933375	5933795	-	PA5267	3	hcpB	Function unknown	PA5267	PA14_69560		homolog_g5411
refseq|NC_002516.2|chromosome	peak65	1	100.71	4.75998	1409832	-117	1409549	1409969	+	PA1300	2	hxuI	Transcription	PA1300	PA14_47400	IHMA87_03932	homolog_g1345
refseq|NC_002516.2|chromosome	peak48	2	100.42	4.534545	1045499	-185	1045294	1045714	-	PA0958	1	oprD	Function unknown	PA0958	PA14_51880		homolog_g998	-333	1045432	1045852	+	PA0959	1		Carbohydrate transport and metabolism	PA0959	PA14_51860		homolog_g999
refseq|NC_002516.2|chromosome	peak101	2	95.37	4.594815	2500414	-71	2500085	2500505	+	PA2270	2		Transcription	PA2270	PA14_35210	IHMA87_02828	homolog_g2326	-76	2500318	2500738	-	PA2269	1		Carbohydrate transport and metabolism	PA2269	PA14_35230	IHMA87_02829	homolog_g2325
refseq|NC_002516.2|chromosome	peak119	1	89.72	4.430755	3016182	-64	3015846	3016266	+	PA2667	1	mvaU	Function unknown	PA2667	PA14_29590	IHMA87_02442	homolog_g2728
refseq|NC_002516.2|chromosome	peak236	2	73.61	4.066549999999999	6212700	13	6212693	6213113	-	PA5519	1		Lipid transport and metabolism	PA5519	PA14_72810	IHMA87_06063	homolog_g5671	-90	6212390	6212810	+	PA5520	1		Function unknown	PA5520	PA14_72820	IHMA87_06064	homolog_g5672
refseq|NC_002516.2|chromosome	peak15	1	70.74	3.996885	496377	-122	496235	496655	-	PA0441	3	dht	Nucleotide transport and metabolism	PA0441	PA14_05770	IHMA87_00422	homolog_g459
