## Supplementary Dataset 2 for "Determination of the Two-Component Systems regulatory network reveals core and accessory regulations across *Pseudomonas aeruginosa* lineages": CS6_FleR-IHMA87_04106_IHMA.tab

chrom	peakID	number_of_putative_targets	log(qvalue)	fold_enrichment	summit_position	dist_to_ATG_target1	prom_start_1	prom_end_1	strand_1	first_gene_ID_1	number_of_genes_in_operon_1	name_1	COG_1	PAO1_ID_1	PA14_ID_1	IHMA87_ID_1	homolog_group_1	putative_target_2
IHMA87_1	peak595	1	138889.42	556.4793999999999	4422421	-157	4422244	4422664	-	IHMA87_04134	11	flgB	Cell motility	PA1077	PA14_50480	IHMA87_04134	homolog_g1120
IHMA87_1	peak441	3	17018.62	100.265665	3400366	-62	3400284	3400704	-	IHMA87_03152	1		Function unknown	PA1968	PA14_39080	IHMA87_03152	homolog_g2023	-124	3400090	3400510	+	IHMA87_03153	1		Function unknown	PA1967	PA14_39090	IHMA87_03153	homolog_g2022	-387	3399959	3400379	-	IHMA87_03151	1		Function unknown	PA1969	PA14_39070	IHMA87_03151	homolog_g2024
IHMA87_1	peak395	2	15594.36	93.58555	3040107	-93	3039994	3040414	-	IHMA87_02822	1		Transcription	PA2276	PA14_35140	IHMA87_02822	homolog_g2332	-122	3039829	3040249	+	IHMA87_02823	1		General function prediction only	PA2275	PA14_35150	IHMA87_02823	homolog_g2331
IHMA87_1	peak164	1	14526.21	79.403125	1268398	-241	1268137	1268557	-	IHMA87_01178	1		Transcription	PA3776	PA14_15240	IHMA87_01178	homolog_g3870
IHMA87_1	peak272	1	13144.86	81.702725	2084816	-4	2084792	2085212	-	IHMA87_01939	1					IHMA87_01939	homolog_g6684
IHMA87_1	peak98	2	12740.51	79.97698	843926	-170	843736	844156	-	IHMA87_00790	2		Energy production and conversion	PA4131	PA14_10540	IHMA87_00790	homolog_g4227	-226	843752	844172	+	IHMA87_00791	2		Inorganic ion transport and metabolism	PA4130	PA14_10550	IHMA87_00791	homolog_g4226
IHMA87_1	peak230	2	8293.3	54.44023	1717219	-207	1717026	1717446	+	IHMA87_01588	2		Defense mechanisms	PA3360	PA14_20620	IHMA87_01588	homolog_g3448	-252	1716947	1717367	-	IHMA87_01587	1	lecB	Function unknown	PA3361	PA14_20610	IHMA87_01587	homolog_g3449
IHMA87_1	peak361	1	8107.33	56.541805	2856332	-330	2856262	2856682	+	IHMA87_02697	1		Function unknown	PA2450	PA14_32930	IHMA87_02697	homolog_g2505
IHMA87_1	peak845	1	8012.02	56.04969	6341494	-342	6341436	6341856	+	IHMA87_05947	1	glyA1	Amino acid transport and metabolism	PA5415	PA14_71460	IHMA87_05947	homolog_g5565
IHMA87_1	peak175	1	7119.81	46.75942	1350735	-387	1350328	1350748	-	IHMA87_01251	13					IHMA87_01251	homolog_g6611
IHMA87_1	peak659	1	5836.46	38.643525	4861689	-166	4861455	4861875	+	IHMA87_04557	1			P4	P4	IHMA87_04557	homolog_g11
IHMA87_1	peak327	1	3600.11	31.011305	2541214	-216	2541030	2541450	+	IHMA87_02426	1					IHMA87_02426	homolog_g6895
IHMA87_1	peak315	1	3566.98	30.796605	2370875	-170	2370685	2371105	-	IHMA87_02233	1					IHMA87_02233	homolog_g6780
IHMA87_1	peak774	1	3229.79	28.718995	5662998	-121	5662719	5663139	+	IHMA87_05334	3	aroQ1	Amino acid transport and metabolism	PA4846	PA14_64090	IHMA87_05334	homolog_g4980
IHMA87_1	peak324	1	3177.22	28.360055000000003	2511456	-255	2511181	2511601	-	IHMA87_02394	1					IHMA87_02394	homolog_g6864
IHMA87_1	peak726	1	2906.0	25.78403	5352151	-341	5352092	5352512	+	IHMA87_05040	1		Function unknown	PA4579	PA14_60580	IHMA87_05040	homolog_g4694
IHMA87_1	peak328	2	2841.66	26.217595	2572501	-138	2572343	2572763	-	IHMA87_02440	2		"Posttranslational modification, protein turnover, chaperones"	PA2725	PA14_28920	IHMA87_02440	homolog_g2787	-153	2572254	2572674	+	IHMA87_02441	1				PA14_29575	IHMA87_02441	homolog_g6039
IHMA87_1	peak454	1	2700.37	25.29445	3525366	-351	3524995	3525415	-	IHMA87_03260	1		"Secondary metabolites biosynthesis, transport and catabolism"	PA1860	PA14_40430	IHMA87_03260	homolog_g1915
IHMA87_1	peak523	1	2344.3	22.839285	3965605	-219	3965366	3965786	-	IHMA87_03703	1		"Cell cycle control, cell division, chromosome partitioning"	PA1462	PA14_45520	IHMA87_03703	homolog_g1508
IHMA87_1	peak662	1	2299.94	21.875765	4875020	-216	4874836	4875256	+	IHMA87_04572	1		Function unknown	PA0673	PA14_55570	IHMA87_04572	homolog_g699
IHMA87_1	peak155	2	2136.33	21.5031	1214976	-171	1214785	1215205	-	IHMA87_01122	3	pepA	Amino acid transport and metabolism	PA3831	PA14_14470	IHMA87_01122	homolog_g3926	-341	1214917	1215337	+	IHMA87_01123	2		General function prediction only	PA3828	PA14_14500	IHMA87_01123	homolog_g3923
IHMA87_1	peak754	1	2035.22	20.79424	5509550	-134	5509284	5509704	+	IHMA87_05175	1					IHMA87_05175	homolog_g7470
IHMA87_1	peak829	2	1987.56	20.4436	6138368	-197	6138165	6138585	+	IHMA87_05770	2		Function unknown	PA5289	PA14_69820	IHMA87_05770	homolog_g5433	-243	6138105	6138525	-	IHMA87_05769	2	glnK	Amino acid transport and metabolism	PA5288	PA14_69810	IHMA87_05769	homolog_g5432
IHMA87_1	peak569	2	1804.26	18.78413	4296991	-145	4296826	4297246	-	IHMA87_04014	1		"Secondary metabolites biosynthesis, transport and catabolism"	PA1202	PA14_48760	IHMA87_04014	homolog_g1246	-156	4296747	4297167	+	IHMA87_04015	1		Transcription	PA1201	PA14_48770	IHMA87_04015	homolog_g1245
IHMA87_1	peak800	2	1762.65	18.826275	5878250	-68	5878162	5878582	-	IHMA87_05518	1			P37	P37	IHMA87_05518	homolog_g10	-290	5877940	5878360	-	IHMA87_05517	2	gltB	Amino acid transport and metabolism	PA5036	PA14_66570	IHMA87_05517	homolog_g5172
IHMA87_1	peak750	2	1620.81	17.816715	5479546	18	5479544	5479964	-	IHMA87_05149	1		Function unknown	PA4683	PA14_61950	IHMA87_05149	homolog_g4802	-202	5479348	5479768	+	IHMA87_05150	3		Function unknown	PA4684	PA14_61960	IHMA87_05150	homolog_g4803
IHMA87_1	peak313	1	1539.35	17.15813	2356924	-109	2356795	2357215	-	IHMA87_02213	7					IHMA87_02213	homolog_g6760
IHMA87_1	peak342	1	1392.41	15.666720000000002	2711579	-123	2711302	2711722	+	IHMA87_02581	3		General function prediction only	PA2566	PA14_31350	IHMA87_02581	homolog_g2622
IHMA87_1	peak571	1	1277.39	15.194535	4303306	6	4302900	4303320	+	IHMA87_04022	1		Amino acid transport and metabolism	PA1194	PA14_48850	IHMA87_04022	homolog_g1238
IHMA87_1	peak493	2	1159.46	14.245195	3813854	-5	3813829	3814249	-	IHMA87_03555	1	gpsA	Energy production and conversion	PA1614	PA14_43640	IHMA87_03555	homolog_g1663	-145	3813599	3814019	+	IHMA87_03556	3		Coenzyme transport and metabolism	PA1613	PA14_43650	IHMA87_03556	homolog_g1662
IHMA87_1	peak233	1	1159.05	14.24476	1734914	-156	1734670	1735090	+	IHMA87_01605	1		Signal transduction mechanisms	PA3343	PA14_20820	IHMA87_01605	homolog_g3431
IHMA87_1	peak478	1	1157.86	14.212735	3744465	-136	3744201	3744621	+	IHMA87_03489	1		Function unknown	PA1679	PA14_42780	IHMA87_03489	homolog_g1728
IHMA87_1	peak826	1	1049.99	13.38673	6101483	-345	6101428	6101848	+	IHMA87_05730	1		"Secondary metabolites biosynthesis, transport and catabolism"	PA5246	PA14_69270	IHMA87_05730	homolog_g5390
IHMA87_1	peak499	1	1026.89	13.192935000000002	3854650	-24	3854606	3855026	-	IHMA87_03593	1				PA14_44090	IHMA87_03593	homolog_g6167
IHMA87_1	peak275	2	990.04	12.843125	2110252	-100	2110132	2110552	-	IHMA87_01960	2	lexA	Transcription	PA3007	PA14_25160	IHMA87_01960	homolog_g3081	-132	2109984	2110404	+	IHMA87_01961	1	psrA	Transcription	PA3006	PA14_25180	IHMA87_01961	homolog_g3080
IHMA87_1	peak753	2	982.58	12.809830000000002	5507438	-89	5507127	5507547	+	IHMA87_05173	2		General function prediction only	PA4701	PA14_62230	IHMA87_05173	homolog_g4824	-124	5507294	5507714	-	IHMA87_05172	1	mrcB	Cell wall/membrane/envelope biogenesis	PA4700	PA14_62200	IHMA87_05172	homolog_g4823
IHMA87_1	peak427	1	962.49	12.646545	3307687	-108	3307395	3307815	+	IHMA87_03070	1		Transcription	PA2047	PA14_38040	IHMA87_03070	homolog_g2102
IHMA87_1	peak787	1	956.54	11.961485	5756828	-168	5756640	5757060	-	IHMA87_05423	1		Function unknown	PA4933	PA14_65160	IHMA87_05423	homolog_g5067
IHMA87_1	peak202	1	950.21	12.549205	1531266	-253	1530993	1531413	-	IHMA87_01414	1	algA	Carbohydrate transport and metabolism	PA3551	PA14_18380	IHMA87_01414	homolog_g3643
IHMA87_1	peak697	1	822.23	11.44418	5109192	-217	5108955	5109375	-	IHMA87_04793	2		Function unknown	PA4471	PA14_58040	IHMA87_04793	homolog_g4581
IHMA87_1	peak648	1	804.23	11.27604	4776927	-293	4776820	4777240	+	IHMA87_04477	1	icp	Function unknown	PA0778	PA14_54220	IHMA87_04477	homolog_g809
IHMA87_1	peak198	1	650.06	9.91247	1510080	-315	1509745	1510165	-	IHMA87_01395	1		Function unknown	PA3576	PA14_18050	IHMA87_01395	homolog_g3669
IHMA87_1	peak570	1	649.98	9.908865	4299008	-277	4298711	4299131	-	IHMA87_04016	1		General function prediction only	PA1200	PA14_48780	IHMA87_04016	homolog_g1244
IHMA87_1	peak775	1	643.92	9.79513	5665177	-357	5665134	5665554	+	IHMA87_05337	1		Function unknown	PA4849	PA14_64120	IHMA87_05337	homolog_g4983
IHMA87_1	peak294	1	541.33	8.8591	2217311	-23	2216934	2217354	+	IHMA87_02071	1		Function unknown	PA2894	PA14_26620	IHMA87_02071	homolog_g2966
IHMA87_1	peak116	1	537.25	8.83829	969459	-368	969071	969491	-	IHMA87_00906	1		Energy production and conversion	PA4022	PA14_11810	IHMA87_00906	homolog_g4118
IHMA87_1	peak554	1	528.4	8.720445	4146831	-104	4146535	4146955	+	IHMA87_03870	1		Function unknown	PA1359	PA14_46710	IHMA87_03870	homolog_g1405
IHMA87_2	peak872	1	477.3	8.226769999999998	22838	-33	22785	23205	-	IHMA87_06138	1					IHMA87_06138	homolog_g7614
IHMA87_1	peak730	1	466.17	8.11382	5373650	-107	5373523	5373943	-	IHMA87_05055	1		General function prediction only	PA4595	PA14_60800	IHMA87_05055	homolog_g4711
IHMA87_1	peak274	1	463.48	8.098585	2098394	11	2097983	2098403	+	IHMA87_01949	1		Function unknown	PA3018	PA14_25030	IHMA87_01949	homolog_g3092
IHMA87_1	peak578	1	463.15	8.046470000000001	4333164	-286	4332858	4333278	-	IHMA87_04048	1		Function unknown	PA1169	PA14_49300	IHMA87_04048	homolog_g1213
IHMA87_1	peak607	1	462.3	8.076515	4495242	-100	4494942	4495362	+	IHMA87_04211	2					IHMA87_04211	homolog_g7281
IHMA87_1	peak696	1	459.12	8.057285	5107555	-373	5107162	5107582	-	IHMA87_04791	3		Function unknown	PA4469	PA14_58010	IHMA87_04791	homolog_g4579
IHMA87_1	peak534	1	445.83	7.915834999999999	4024147	-245	4023882	4024302	-	IHMA87_03755	1	gbuR	Transcription	PA1422	PA14_46060	IHMA87_03755	homolog_g1468
IHMA87_1	peak832	1	434.53	7.795505	6207112	-166	6206878	6207298	+	IHMA87_05819	1		Defense mechanisms	PA5294	PA14_69890	IHMA87_05819	homolog_g5438
IHMA87_1	peak352	1	412.95	7.564725	2792789	-337	2792432	2792852	-	IHMA87_02648	1		Function unknown	PA2503	PA14_32290	IHMA87_02648	homolog_g2558
IHMA87_1	peak74	1	398.36	7.42356	618607	-221	618428	618848	+	IHMA87_00571	2	folB	Coenzyme transport and metabolism	PA0582	PA14_07590	IHMA87_00571	homolog_g603
IHMA87_1	peak422	2	393.51	7.370084999999999	3272183	-70	3271853	3272273	+	IHMA87_03040	1		Function unknown	PA2107	PA14_37350	IHMA87_03040	homolog_g2162	-101	3272062	3272482	-	IHMA87_03039	1		Amino acid transport and metabolism	PA2108	PA14_37340	IHMA87_03039	homolog_g2163
IHMA87_1	peak837	1	376.76	7.186635	6271366	-389	6271355	6271775	+	IHMA87_05882	1	glcC	Transcription	PA5356	PA14_70710	IHMA87_05882	homolog_g5501
IHMA87_1	peak684	1	374.2	7.15171	5035690	-136	5035426	5035846	+	IHMA87_04715	1	panE	Coenzyme transport and metabolism	PA4397	PA14_57160	IHMA87_04715	homolog_g4504
IHMA87_1	peak745	1	372.04	7.127335	5438348	-376	5437952	5438372	-	IHMA87_05107	1		Function unknown	PA4643	PA14_61440	IHMA87_05107	homolog_g4759
IHMA87_1	peak752	1	371.74	6.670315	5505293	-323	5504950	5505370	-	IHMA87_05171	2		Coenzyme transport and metabolism	PA4699	PA14_62190	IHMA87_05171	homolog_g4822
IHMA87_1	peak486	1	355.87	6.968055	3777012	-177	3776815	3777235	-	IHMA87_03518	1		General function prediction only	PA1650	PA14_43170	IHMA87_03518	homolog_g1699
IHMA87_1	peak548	1	332.42	6.70356	4131354	-224	4131178	4131598	+	IHMA87_03858	4					IHMA87_03858	homolog_g7227
IHMA87_1	peak519	1	328.78	6.668394999999999	3949106	-167	3948919	3949339	-	IHMA87_03682	1				PA14_45260	IHMA87_03682	homolog_g6171
IHMA87_1	peak70	1	324.34	6.592225	574148	-118	573866	574286	+	IHMA87_00531	1		Function unknown	PA0553	PA14_07200	IHMA87_00531	homolog_g573
IHMA87_1	peak112	1	309.45	6.449215000000001	952468	-302	952146	952566	-	IHMA87_00891	4		Defense mechanisms	PA4037	PA14_11620	IHMA87_00891	homolog_g4133
IHMA87_1	peak44	1	277.36	6.078685	331464	-325	331389	331809	+	IHMA87_00299	2		Function unknown	PA0319	PA14_04160	IHMA87_00299	homolog_g335
IHMA87_1	peak491	1	246.06	5.703305	3808124	-65	3808039	3808459	-	IHMA87_03548	4		Lipid transport and metabolism	PA1621	PA14_43550	IHMA87_03548	homolog_g1670
