## Supplementary Dataset 2 for "Determination of the Two-Component Systems regulatory network reveals core and accessory regulations across *Pseudomonas aeruginosa* lineages": CS6_FleR-PA14_50180_PA14.tab

chrom	peakID	number_of_putative_targets	log(qvalue)	fold_enrichment	summit_position	dist_to_ATG_target1	prom_start_1	prom_end_1	strand_1	first_gene_ID_1	number_of_genes_in_operon_1	name_1	COG_1	PAO1_ID_1	PA14_ID_1	IHMA87_ID_1	homolog_group_1	putative_target_2
refseq|NC_008463.1|chromosome	peak692	1	181844.01	505.882645	4485795	-143	4485632	4486052	-	PA14_50480	10	flgB	Cell motility	PA1077	PA14_50480	IHMA87_04134	homolog_g1120
refseq|NC_008463.1|chromosome	peak129	1	100480.05	308.919435	908426	-222	908248	908668	+	PA14_10550	2		Inorganic ion transport and metabolism	PA4130	PA14_10550	IHMA87_00791	homolog_g4226
refseq|NC_008463.1|chromosome	peak417	1	60742.49	191.202115	2783952	-89	2783641	2784061	+	PA14_31970	1	czcC	Cell wall/membrane/envelope biogenesis	PA2522	PA14_31970	IHMA87_02629	homolog_g2577
refseq|NC_008463.1|chromosome	peak528	3	42828.75	154.076245	3483710	-57	3483633	3484053	-	PA14_39080	1		Function unknown	PA1968	PA14_39080	IHMA87_03152	homolog_g2023	-128	3483438	3483858	+	PA14_39090	1		Function unknown	PA1967	PA14_39090	IHMA87_03153	homolog_g2022	-337	3483353	3483773	-	PA14_39070	1		Function unknown	PA1969	PA14_39070	IHMA87_03151	homolog_g2024
refseq|NC_008463.1|chromosome	peak988	1	12480.46	58.79042	6366586	-362	6366548	6366968	+	PA14_71460	1	glyA1	Amino acid transport and metabolism	PA5415	PA14_71460	IHMA87_05947	homolog_g5565
refseq|NC_008463.1|chromosome	peak395	2	10333.67	48.37768	2666626	-88	2666518	2666938	-	PA14_30730	1		Function unknown	PA2581	PA14_30730	IHMA87_02543	homolog_g2639	-336	2666562	2666982	+	PA14_30740	1		General function prediction only	PA2580	PA14_30740	IHMA87_02547	homolog_g2638
refseq|NC_008463.1|chromosome	peak816	1	9326.14	47.20264	5162482	-379	5162083	5162503	-	PA14_58010	3		Function unknown	PA4469	PA14_58010	IHMA87_04791	homolog_g4579
refseq|NC_008463.1|chromosome	peak895	1	6595.82	36.554485	5712379	-110	5712089	5712509	+	PA14_64090	3	aroQ1	Amino acid transport and metabolism	PA4846	PA14_64090	IHMA87_05334	homolog_g4980
refseq|NC_008463.1|chromosome	peak412	1	4949.26	29.654945	2765312	-276	2765188	2765608	+	PA14_31800	1		Amino acid transport and metabolism	PA2533	PA14_31800	IHMA87_02617	homolog_g2588
refseq|NC_008463.1|chromosome	peak279	2	4766.63	28.573885	1774468	-206	1774274	1774694	+	PA14_20620	1		Defense mechanisms	PA3360	PA14_20620	IHMA87_01588	homolog_g3448	-261	1774187	1774607	-	PA14_20610	1	lecB	Function unknown	PA3361	PA14_20610	IHMA87_01587	homolog_g3449
refseq|NC_008463.1|chromosome	peak966	2	4256.88	26.67812	6214434	-102	6214136	6214556	+	PA14_69660	6	lppL	Cell motility	PA5276	PA14_69660	IHMA87_05758	homolog_g5420	-152	6214262	6214682	-	PA14_69640	1		Inorganic ion transport and metabolism	PA5275	PA14_69640	IHMA87_05757	homolog_g5419
refseq|NC_008463.1|chromosome	peak429	1	4132.82	26.131285	2879732	-400	2879732	2880152	+	PA14_32930	1		Function unknown	PA2450	PA14_32930	IHMA87_02697	homolog_g2505
refseq|NC_008463.1|chromosome	peak100	2	3479.37	23.1534	701840	-86	701526	701946	+	PA14_08200	1		Function unknown	PA0632	PA14_08200		homolog_g653	-387	701827	702247	+	PA14_08210	2		Function unknown	PA0633	PA14_08210		homolog_g654
refseq|NC_008463.1|chromosome	peak161	2	3215.6	21.922565	1082603	-51	1082532	1082952	-	PA14_12620	1		Function unknown	PA3962	PA14_12620	IHMA87_00965	homolog_g4058	-116	1082319	1082739	+	PA14_12630	1		"Replication, recombination and repair"	PA3961	PA14_12630	IHMA87_00966	homolog_g4057
refseq|NC_008463.1|chromosome	peak409	1	3168.35	21.683775	2747030	-160	2746850	2747270	-	PA14_31610	1		Inorganic ion transport and metabolism	PA2549	PA14_31610	IHMA87_02601	homolog_g2604
refseq|NC_008463.1|chromosome	peak642	1	2805.43	19.968875	4224982	-297	4224665	4225085	-	PA14_47400	2	hxuI	Transcription	PA1300	PA14_47400	IHMA87_03932	homolog_g1345
refseq|NC_008463.1|chromosome	peak199	1	2583.16	18.87901	1292523	-319	1292184	1292604	-	PA14_15240	1		Transcription	PA3776	PA14_15240	IHMA87_01178	homolog_g3870
refseq|NC_008463.1|chromosome	peak844	1	2410.83	18.01805	5398837	-343	5398780	5399200	+	PA14_60580	1		Function unknown	PA4579	PA14_60580	IHMA87_05040	homolog_g4694
refseq|NC_008463.1|chromosome	peak929	1	2225.87	14.72875	5943828	-285	5943523	5943943	-	PA14_66570	2	gltB	Amino acid transport and metabolism	PA5036	PA14_66570	IHMA87_05517	homolog_g5172
refseq|NC_008463.1|chromosome	peak291	1	2011.18	15.96427	1857649	-259	1857508	1857928	+	PA14_21440	1		Nucleotide transport and metabolism	PA3295	PA14_21440	IHMA87_01647	homolog_g3381
refseq|NC_008463.1|chromosome	peak585	2	1821.96	14.94329	3884746	5	3884731	3885151	-	PA14_43640	1	gpsA	Energy production and conversion	PA1614	PA14_43640	IHMA87_03555	homolog_g1663	-156	3884502	3884922	+	PA14_43650	1		Coenzyme transport and metabolism	PA1613	PA14_43650	IHMA87_03556	homolog_g1662
refseq|NC_008463.1|chromosome	peak750	1	1495.44	13.100865	4766321	-212	4766133	4766553	+	PA14_53770	2		Function unknown	PA0812	PA14_53770	IHMA87_04441	homolog_g843
refseq|NC_008463.1|chromosome	peak951	1	1438.54	12.776085	6155555	-322	6155477	6155897	+	PA14_69020	2		Function unknown	PA5226	PA14_69020		homolog_g5369
refseq|NC_008463.1|chromosome	peak655	1	1310.49	12.09137	4339161	-371	4338770	4339190	-	PA14_48800	2		Cell wall/membrane/envelope biogenesis	PA1198	PA14_48800	IHMA87_04018	homolog_g1242
refseq|NC_008463.1|chromosome	peak874	1	1232.88	11.636545	5550229	-346	5549863	5550283	-	PA14_62190	2		Coenzyme transport and metabolism	PA4699	PA14_62190	IHMA87_05171	homolog_g4822
refseq|NC_008463.1|chromosome	peak420	1	1232.12	11.633965	2807284	-385	2806879	2807299	-	PA14_32290	1		Function unknown	PA2503	PA14_32290	IHMA87_02648	homolog_g2558
refseq|NC_008463.1|chromosome	peak791	1	1194.74	11.39657	5041374	-218	5041136	5041556	-	PA14_56540	1		Energy production and conversion	PA4348	PA14_56540	IHMA87_04663	homolog_g4455
refseq|NC_008463.1|chromosome	peak190	1	1190.26	11.38588	1238898	-297	1238795	1239215	+	PA14_14500	2		General function prediction only	PA3828	PA14_14500	IHMA87_01123	homolog_g3923
refseq|NC_008463.1|chromosome	peak616	1	1078.69	10.61102	4052163	-220	4051923	4052343	-	PA14_45520	1		"Cell cycle control, cell division, chromosome partitioning"	PA1462	PA14_45520	IHMA87_03703	homolog_g1508
refseq|NC_008463.1|chromosome	peak483	2	1033.09	10.427575	3127406	-103	3127283	3127703	-	PA14_35140	1		Transcription	PA2276	PA14_35140	IHMA87_02822	homolog_g2332	-106	3127112	3127532	+	PA14_35150	1		General function prediction only	PA2275	PA14_35150	IHMA87_02823	homolog_g2331
refseq|NC_008463.1|chromosome	peak480	1	1004.6	10.24038	3114135	-264	3113999	3114419	+	PA14_34990	1		Inorganic ion transport and metabolism	PA2289	PA14_34990	IHMA87_02809	homolog_g2345
refseq|NC_008463.1|chromosome	peak908	1	991.72	8.814935	5808563	-165	5808378	5808798	-	PA14_65160	1		Function unknown	PA4933	PA14_65160	IHMA87_05423	homolog_g5067
refseq|NC_008463.1|chromosome	peak50	2	983.59	9.61617	309368	-381	309349	309769	+	PA14_03380	1				PA14_03380		homolog_g5864	-385	308963	309383	-	PA14_03370	1				PA14_03370		homolog_g5863
refseq|NC_008463.1|chromosome	peak282	1	947.81	9.892875	1792149	-154	1791903	1792323	+	PA14_20820	1		Signal transduction mechanisms	PA3343	PA14_20820	IHMA87_01605	homolog_g3431
refseq|NC_008463.1|chromosome	peak10	1	853.93	8.853035	40555	-55	40210	40630	+	PA14_00480	1		Function unknown	PA0039	PA14_00480	IHMA87_00041	homolog_g51
refseq|NC_008463.1|chromosome	peak636	1	785.11	8.831485	4198197	-227	4197950	4198370	-	PA14_47110	2		Function unknown	PA1325	PA14_47110	IHMA87_03906	homolog_g1371
refseq|NC_008463.1|chromosome	peak62	1	757.86	8.650965	372796	-283	372679	373099	+	PA14_04160	2		Function unknown	PA0319	PA14_04160	IHMA87_00299	homolog_g335
refseq|NC_008463.1|chromosome	peak765	2	752.07	8.59794	4896326	-101	4896205	4896625	-	PA14_55110	1		Function unknown	PA0713	PA14_55110		homolog_g740	-145	4896071	4896491	+	PA14_55117	1				PA14_55117		homolog_g6258
refseq|NC_008463.1|chromosome	peak444	1	740.45	8.53299	2947147	-395	2947142	2947562	+	PA14_33500	3	pvdH	Amino acid transport and metabolism	PA2413	PA14_33500	IHMA87_02743	homolog_g2468
refseq|NC_008463.1|chromosome	peak512	1	701.67	8.26303	3373327	11	3373318	3373738	-	PA14_37820	1		Function unknown	PA2063	PA14_37820	IHMA87_03063	homolog_g2118
refseq|NC_008463.1|chromosome	peak501	1	676.8	8.096515	3243373	-213	3243140	3243560	-	PA14_36400	1				PA14_36400		homolog_g6134
refseq|NC_008463.1|chromosome	peak654	1	657.75	7.9634	4337825	-288	4337517	4337937	-	PA14_48780	1		General function prediction only	PA1200	PA14_48780	IHMA87_04016	homolog_g1244
refseq|NC_008463.1|chromosome	peak593	2	651.88	7.92444	3925511	0	3925491	3925911	-	PA14_44090	1				PA14_44090	IHMA87_03593	homolog_g6167	-388	3925103	3925523	-	PA14_44080	1		Function unknown	PA1579	PA14_44080	IHMA87_03592	homolog_g1628
refseq|NC_008463.1|chromosome	peak149	1	647.88	7.89493	1024353	-375	1023958	1024378	-	PA14_11810	1		Energy production and conversion	PA4022	PA14_11810	IHMA87_00906	homolog_g4118
refseq|NC_008463.1|chromosome	peak311	1	630.93	7.774895	2051113	-275	2050988	2051408	+	PA14_23560	1	gltX	"Translation, ribosomal structure and biogenesis"	PA3134	PA14_23560	IHMA87_01805	homolog_g3216
refseq|NC_008463.1|chromosome	peak516	1	629.36	7.760820000000001	3411530	-227	3411283	3411703	-	PA14_38220	2		Inorganic ion transport and metabolism	PA2033	PA14_38220	IHMA87_03082	homolog_g2088
refseq|NC_008463.1|chromosome	peak641	1	626.89	7.74334	4223300	-251	4223029	4223449	-	PA14_47380	1	hxuA	Inorganic ion transport and metabolism	PA1302	PA14_47380	IHMA87_03930	homolog_g1347
refseq|NC_008463.1|chromosome	peak704	1	619.1	7.5786	4533987	-270	4533697	4534117	-	PA14_51020	1		Function unknown	PA1029	PA14_51020	IHMA87_04184	homolog_g1071
refseq|NC_008463.1|chromosome	peak669	1	618.89	7.689655	4422834	-376	4422438	4422858	-	PA14_49700	1		Transcription	PA1136	PA14_49700		homolog_g1180
refseq|NC_008463.1|chromosome	peak396	1	577.34	7.365025	2675826	-306	2675732	2676152	+	PA14_30840	1		Signal transduction mechanisms	PA2571	PA14_30840	IHMA87_02556	homolog_g2629
refseq|NC_008463.1|chromosome	peak967	2	575.65	7.365985	6226226	-191	6226015	6226435	-	PA14_69810	2	glnK	Amino acid transport and metabolism	PA5288	PA14_69810	IHMA87_05769	homolog_g5432	-249	6226075	6226495	+	PA14_69820	2		Function unknown	PA5289	PA14_69820	IHMA87_05770	homolog_g5433
refseq|NC_008463.1|chromosome	peak372	1	556.73	7.21951	2442759	-353	2442712	2443132	+	PA14_28240	1				PA14_28240		homolog_g6012
refseq|NC_008463.1|chromosome	peak87	2	548.29	7.17065	610212	-61	610131	610551	-	PA14_07040	1		Function unknown	PA0542	PA14_07040	IHMA87_00520	homolog_g562	-189	610001	610421	+	PA14_07050	1		"Secondary metabolites biosynthesis, transport and catabolism"	PA0543	PA14_07050	IHMA87_00521	homolog_g563
refseq|NC_008463.1|chromosome	peak251	1	521.48	6.97293	1580339	-237	1580082	1580502	-	PA14_18380	1	algA	Carbohydrate transport and metabolism	PA3551	PA14_18380	IHMA87_01414	homolog_g3643
refseq|NC_008463.1|chromosome	peak883	2	507.02	6.822369999999999	5621785	-73	5621458	5621878	+	PA14_63010	1	recN	"Replication, recombination and repair"	PA4763	PA14_63010	IHMA87_05243	homolog_g4896	-95	5621670	5622090	-	PA14_62990	4	grpE	"Posttranslational modification, protein turnover, chaperones"	PA4762	PA14_62990	IHMA87_05242	homolog_g4895
refseq|NC_008463.1|chromosome	peak189	2	495.56	6.78401	1237020	-163	1236783	1237203	+	PA14_14480	1		Transcription	PA3830	PA14_14480		homolog_g3925	-174	1236826	1237246	-	PA14_14470	3	pepA	Amino acid transport and metabolism	PA3831	PA14_14470	IHMA87_01122	homolog_g3926
refseq|NC_008463.1|chromosome	peak354	1	489.89	6.518685	2319545	-183	2319328	2319748	+	PA14_26620	1		Function unknown	PA2894	PA14_26620	IHMA87_02071	homolog_g2966
refseq|NC_008463.1|chromosome	peak314	1	467.9	6.57039	2078082	-294	2077976	2078396	+	PA14_23920	3	purF	Nucleotide transport and metabolism	PA3108	PA14_23920	IHMA87_01837	homolog_g3186
refseq|NC_008463.1|chromosome	peak198	1	445.65	6.28514	1280930	-259	1280651	1281071	-	PA14_15090	1		Function unknown	PA3788	PA14_15090	IHMA87_01165	homolog_g3882
refseq|NC_008463.1|chromosome	peak730	1	441.67	6.36392	4657286	-395	4656871	4657291	-	PA14_52480	1	alpE	Function unknown	PA0911	PA14_52480		homolog_g950
refseq|NC_008463.1|chromosome	peak89	1	429.85	6.264475	622367	-125	622092	622512	+	PA14_07200	1		Function unknown	PA0553	PA14_07200	IHMA87_00531	homolog_g573
refseq|NC_008463.1|chromosome	peak553	1	428.22	6.26116	3630024	-321	3629945	3630365	+	PA14_40660	1		Function unknown	PA1844	PA14_40660	IHMA87_03277	homolog_g1899
refseq|NC_008463.1|chromosome	peak623	1	403.18	6.05361	4097027	-238	4096769	4097189	-	PA14_46060	1	gbuR	Transcription	PA1422	PA14_46060	IHMA87_03755	homolog_g1468
refseq|NC_008463.1|chromosome	peak271	1	391.28	5.96125	1734102	-285	1733987	1734407	+	PA14_20120	1		Function unknown	PA3399	PA14_20120	IHMA87_01544	homolog_g3489
refseq|NC_008463.1|chromosome	peak737	1	374.79	5.820880000000001	4711645	-143	4711482	4711902	-	PA14_53140	2		Signal transduction mechanisms	PA0861	PA14_53140	IHMA87_04396	homolog_g896
refseq|NC_008463.1|chromosome	peak755	1	363.87	5.73813	4811991	-277	4811868	4812288	+	PA14_54220	1	icp	Function unknown	PA0778	PA14_54220	IHMA87_04477	homolog_g809
refseq|NC_008463.1|chromosome	peak310	1	356.48	5.60503	2026192	-99	2025891	2026311	+	PA14_23350	1				PA14_23350		homolog_g5985
refseq|NC_008463.1|chromosome	peak741	1	356.36	5.66823	4720758	-370	4720728	4721148	+	PA14_53260	1		Amino acid transport and metabolism	PA0851	PA14_53260	IHMA87_04406	homolog_g885
refseq|NC_008463.1|chromosome	peak163	1	341.55	5.5413250000000005	1089900	-222	1089658	1090078	-	PA14_12700	1		Function unknown	PA3955	PA14_12700	IHMA87_00992	homolog_g4051
refseq|NC_008463.1|chromosome	peak803	1	333.44	5.48115	5095397	-147	5095230	5095650	-	PA14_57190	1		"Replication, recombination and repair"	PA4400	PA14_57190	IHMA87_04718	homolog_g4507
refseq|NC_008463.1|chromosome	peak673	2	325.24	5.407105	4439454	-79	4439355	4439775	-	PA14_49930	1		Function unknown	PA1116	PA14_49930	IHMA87_04088	homolog_g1160	-176	4439230	4439650	+	PA14_49940	1		Cell wall/membrane/envelope biogenesis	PA1115	PA14_49940	IHMA87_04089	homolog_g1159
refseq|NC_008463.1|chromosome	peak247	1	317.98	5.348165	1550293	-300	1549973	1550393	-	PA14_18050	1		Function unknown	PA3576	PA14_18050	IHMA87_01395	homolog_g3669
refseq|NC_008463.1|chromosome	peak733	1	306.9	5.16606	4664819	-46	4664753	4665173	-	PA14_52600	1	alaS	"Translation, ribosomal structure and biogenesis"	PA0903	PA14_52600	IHMA87_04351	homolog_g939
refseq|NC_008463.1|chromosome	peak711	1	306.09	5.20714	4578793	-276	4578669	4579089	+	PA14_51500	1		Function unknown	PA0989	PA14_51500	IHMA87_04240	homolog_g1030
refseq|NC_008463.1|chromosome	peak28	1	302.54	4.94787	115293	-241	115134	115554	+	PA14_01170	6		Function unknown	PA0096	PA14_01170	IHMA87_00099	homolog_g108
refseq|NC_008463.1|chromosome	peak265	1	298.02	5.170154999999999	1701259	-228	1701087	1701507	+	PA14_19720	1		Function unknown	PA3428	PA14_19720	IHMA87_01513	homolog_g3518
refseq|NC_008463.1|chromosome	peak698	1	276.89	4.98461	4516079	-173	4515886	4516306	-	PA14_50820	1		Defense mechanisms	PA1047	PA14_50820	IHMA87_04165	homolog_g1090
refseq|NC_008463.1|chromosome	peak369	1	258.89	4.81897	2432847	-303	2432524	2432944	-	PA14_28090	2		Function unknown	PA2784	PA14_28090		homolog_g2851
refseq|NC_008463.1|chromosome	peak881	1	253.82	4.765965	5615132	-118	5614994	5615414	-	PA14_62910	3	carB	Amino acid transport and metabolism	PA4756	PA14_62910	IHMA87_05235	homolog_g4888
refseq|NC_008463.1|chromosome	peak136	1	248.49	4.71127	966706	-79	966385	966805	+	PA14_11120	1	PA4080	Transcription	PA4080	PA14_11120	IHMA87_00845	homolog_g4176
refseq|NC_008463.1|chromosome	peak73	1	244.31	4.68142	461293	-328	460945	461365	-	PA14_05270	3	pyrR	Nucleotide transport and metabolism	PA0403	PA14_05270	IHMA87_00382	homolog_g419
refseq|NC_008463.1|chromosome	peak749	1	242.67	4.64248	4764617	-272	4764325	4764745	-	PA14_53730	1		Transcription	PA0815	PA14_53730	IHMA87_04438	homolog_g846
refseq|NC_008463.1|chromosome	peak31	2	234.51	4.208394999999999	134384	-49	134033	134453	+	PA14_01410	1		Transcription	PA0116	PA14_01410	IHMA87_00119	homolog_g128	-83	134281	134701	-	PA14_01400	1		General function prediction only	PA0115	PA14_01400	IHMA87_00118	homolog_g127
refseq|NC_008463.1|chromosome	peak368	1	223.56	4.4827200000000005	2412698	-79	2412377	2412797	+	PA14_27850	1		General function prediction only	PA2806	PA14_27850	IHMA87_02265	homolog_g2873
refseq|NC_008463.1|chromosome	peak713	1	221.78	4.403265	4584056	-330	4583706	4584126	-	PA14_51540	1				PA14_51540		homolog_g6210
refseq|NC_008463.1|chromosome	peak1003	1	214.13	4.37273	6482011	-230	6481761	6482181	-	PA14_72770	1		Function unknown	PA5515	PA14_72770	IHMA87_06060	homolog_g5667
refseq|NC_008463.1|chromosome	peak236	1	213.25	4.374505	1501094	-244	1500830	1501250	-	PA14_17490	1	fdxA	Energy production and conversion	PA3621	PA14_17490	IHMA87_01349	homolog_g3714
refseq|NC_008463.1|chromosome	peak629	1	211.52	4.362525	4162941	-36	4162577	4162997	+	PA14_46710	1		Function unknown	PA1359	PA14_46710	IHMA87_03870	homolog_g1405
refseq|NC_008463.1|chromosome	peak664	1	207.49	4.27372	4381935	-205	4381710	4382130	-	PA14_49310	1		Function unknown	PA1168	PA14_49310	IHMA87_04049	homolog_g1212
refseq|NC_008463.1|chromosome	peak1009	1	204.89	4.147635	6503383	-276	6503087	6503507	-	PA14_73020	3		Signal transduction mechanisms	PA5536	PA14_73020	IHMA87_06080	homolog_g5688
refseq|NC_008463.1|chromosome	peak130	1	200.52	4.255705	924160	-313	923827	924247	-	PA14_10710	1	bphO	Inorganic ion transport and metabolism	PA4116	PA14_10710	IHMA87_00805	homolog_g4212
refseq|NC_008463.1|chromosome	peak7	1	193.64	4.17823	25961	-395	25546	25966	-	PA14_00250	1	qor	Energy production and conversion	PA0023	PA14_00250	IHMA87_00024	homolog_g35
refseq|NC_008463.1|chromosome	peak405	1	184.79	4.00282	2717143	-200	2716923	2717343	-	PA14_31240	1				PA14_31240		homolog_g6077
refseq|NC_008463.1|chromosome	peak998	1	178.83	4.036435	6451159	-330	6450809	6451229	-	PA14_72410	2		"Intracellular trafficking, secretion, and vesicular transport"	PA5486	PA14_72410	IHMA87_06029	homolog_g5637
refseq|NC_008463.1|chromosome	peak472	1	173.98	3.97556	3045947	-46	3045881	3046301	-	PA14_34250	1		Energy production and conversion	PA2352	PA14_34250	IHMA87_02780	homolog_g2408
refseq|NC_008463.1|chromosome	peak376	1	171.75	3.95673	2518821	-330	2518751	2519171	+	PA14_29120	1		Function unknown	PA2708	PA14_29120	IHMA87_03833	homolog_g2770
refseq|NC_008463.1|chromosome	peak178	2	170.74	3.91924	1171214	-102	1171092	1171512	-	PA14_13610	4		Amino acid transport and metabolism	PA3888	PA14_13610	IHMA87_01054	homolog_g3984	-340	1171154	1171574	+	PA14_13620	1	nhaP	Inorganic ion transport and metabolism	PA3887	PA14_13620	IHMA87_01055	homolog_g3983
refseq|NC_008463.1|chromosome	peak493	1	166.27	3.90316	3209332	-76	3209236	3209656	-	PA14_36030	2				PA14_36030		homolog_g6133
refseq|NC_008463.1|chromosome	peak631	1	163.3	3.868565	4183842	-356	4183798	4184218	+	PA14_46980	2		Signal transduction mechanisms	PA1336	PA14_46980	IHMA87_03894	homolog_g1382
refseq|NC_008463.1|chromosome	peak264	2	161.78	3.856865	1678787	-49	1678718	1679138	-	PA14_19400	1		Amino acid transport and metabolism	PA3456	PA14_19400	IHMA87_01494	homolog_g3547	-95	1678482	1678902	+	PA14_19410	1		Function unknown	PA3455	PA14_19410	IHMA87_01495	homolog_g3546
refseq|NC_008463.1|chromosome	peak896	2	159.67	3.832705	5726945	-37	5726582	5727002	+	PA14_64260	1				PA14_64260		homolog_g6395	-171	5726716	5727136	+	PA14_64270	5		Amino acid transport and metabolism	PA4858	PA14_64270	IHMA87_05346	homolog_g4992
refseq|NC_008463.1|chromosome	peak201	2	157.1	3.804615	1297547	-118	1297409	1297829	-	PA14_15290	1		Transcription	PA3771	PA14_15290	IHMA87_01183	homolog_g3865	-146	1297293	1297713	+	PA14_15310	2	guaB	Nucleotide transport and metabolism	PA3770	PA14_15310	IHMA87_01184	homolog_g3864
refseq|NC_008463.1|chromosome	peak83	1	155.89	3.79067	590375	-298	590057	590477	-	PA14_06750	1	nirS	Energy production and conversion	PA0519	PA14_06750	IHMA87_00495	homolog_g538
refseq|NC_008463.1|chromosome	peak357	1	153.19	3.762905	2338276	-135	2338121	2338541	-	PA14_26870	1		Function unknown	PA2878	PA14_26870	IHMA87_02087	homolog_g2950
refseq|NC_008463.1|chromosome	peak126	1	149.84	3.717105	868808	-262	868526	868946	-	PA14_10110	1				PA14_10110		homolog_g5884
refseq|NC_008463.1|chromosome	peak304	1	146.58	3.686545	1965222	-352	1964850	1965270	-	PA14_22580	1		Transcription	PA3220	PA14_22580	IHMA87_01724	homolog_g3303
refseq|NC_008463.1|chromosome	peak508	1	144.27	3.66214	3307460	-273	3307167	3307587	-	PA14_37100	2		Amino acid transport and metabolism	PA2124	PA14_37100	IHMA87_03020	homolog_g2179
refseq|NC_008463.1|chromosome	peak38	2	140.23	3.61785	215847	-61	215508	215928	+	PA14_02410	1		Inorganic ion transport and metabolism	PA0192	PA14_02410		homolog_g204	-290	215537	215957	-	PA14_02390	1		Transcription	PA0191	PA14_02390		homolog_g203
refseq|NC_008463.1|chromosome	peak802	1	121.92	3.40393	5090473	-119	5090192	5090612	+	PA14_57160	1	panE	Coenzyme transport and metabolism	PA4397	PA14_57160	IHMA87_04715	homolog_g4504
refseq|NC_008463.1|chromosome	peak514	2	116.38	3.33799	3392856	-111	3392567	3392987	+	PA14_38040	1		Transcription	PA2047	PA14_38040	IHMA87_03070	homolog_g2102	-360	3392476	3392896	-	PA14_38020	1		Function unknown	PA2048	PA14_38020	IHMA87_03069	homolog_g2103
