## Supplementary Dataset 2 for "Determination of the Two-Component Systems regulatory network reveals core and accessory regulations across *Pseudomonas aeruginosa* lineages": CS6_FleR-PA1099_PAO1.tab

chrom	peakID	number_of_putative_targets	log(qvalue)	fold_enrichment	summit_position	dist_to_ATG_target1	prom_start_1	prom_end_1	strand_1	first_gene_ID_1	number_of_genes_in_operon_1	name_1	COG_1	PAO1_ID_1	PA14_ID_1	IHMA87_ID_1	homolog_group_1	putative_target_2
refseq|NC_002516.2|chromosome	peak161	1	51685.46	213.979515	1164122	-153	1163875	1164295	+	PA1077	10	flgB	Cell motility	PA1077	PA14_50480	IHMA87_04134	homolog_g1120
refseq|NC_002516.2|chromosome	peak311	3	40532.23	175.90018	2150468	-56	2150124	2150544	+	PA1968	1		Function unknown	PA1968	PA14_39080	IHMA87_03152	homolog_g2023	-360	2150428	2150848	+	PA1969	1		Function unknown	PA1969	PA14_39070	IHMA87_03151	homolog_g2024	-104	2150344	2150764	-	PA1967	1		Function unknown	PA1967	PA14_39090	IHMA87_03153	homolog_g2022
refseq|NC_002516.2|chromosome	peak428	1	23356.38	113.16406	2843405	-100	2843285	2843705	-	PA2522	1	czcC	Cell wall/membrane/envelope biogenesis	PA2522	PA14_31970	IHMA87_02629	homolog_g2577
refseq|NC_002516.2|chromosome	peak665	1	8252.13	50.6886	4619434	-226	4619188	4619608	-	PA4130	2		Inorganic ion transport and metabolism	PA4130	PA14_10550	IHMA87_00791	homolog_g4226
refseq|NC_002516.2|chromosome	peak691	1	8182.9	50.37649	4877884	-278	4877586	4878006	-	PA4348	1		Energy production and conversion	PA4348	PA14_56540	IHMA87_04663	homolog_g4455
refseq|NC_002516.2|chromosome	peak827	1	6435.9	42.095405	6093654	-370	6093624	6094044	+	PA5415	1	glyA1	Amino acid transport and metabolism	PA5415	PA14_71460	IHMA87_05947	homolog_g5565
refseq|NC_002516.2|chromosome	peak806	1	5338.65	36.7135	5883392	-272	5883264	5883684	+	PA5226	2		Function unknown	PA5226	PA14_69020		homolog_g5369
refseq|NC_002516.2|chromosome	peak539	2	5280.49	35.672955	3772762	-201	3772541	3772961	-	PA3360	1		Defense mechanisms	PA3360	PA14_20620	IHMA87_01588	homolog_g3448	-267	3772629	3773049	+	PA3361	1	lecB	Function unknown	PA3361	PA14_20610	IHMA87_01587	homolog_g3449
refseq|NC_002516.2|chromosome	peak813	2	4278.46	31.223675	5941234	-102	5940936	5941356	+	PA5276	6	lppL	Cell motility	PA5276	PA14_69660	IHMA87_05758	homolog_g5420	-152	5941062	5941482	-	PA5275	1		Inorganic ion transport and metabolism	PA5275	PA14_69640	IHMA87_05757	homolog_g5419
refseq|NC_002516.2|chromosome	peak326	1	3648.14	27.88599	2238587	-221	2238346	2238766	-	PA2044	1		Amino acid transport and metabolism	PA2044	PA14_38080	IHMA87_03073	homolog_g2099
refseq|NC_002516.2|chromosome	peak761	1	2945.86	20.90358	5441728	-109	5441437	5441857	+	PA4846	3	aroQ1	Amino acid transport and metabolism	PA4846	PA14_64090	IHMA87_05334	homolog_g4980
refseq|NC_002516.2|chromosome	peak416	1	2757.22	22.881815000000003	2753060	-398	2752642	2753062	-	PA2450	1		Function unknown	PA2450	PA14_32930	IHMA87_02697	homolog_g2505
refseq|NC_002516.2|chromosome	peak239	1	2562.8	21.72745	1592024	-247	1591871	1592291	+	PA1462	1		"Cell cycle control, cell division, chromosome partitioning"	PA1462	PA14_45520	IHMA87_03703	homolog_g1508
refseq|NC_002516.2|chromosome	peak791	1	2134.44	19.16798	5672441	-300	5672121	5672541	-	PA5036	2	gltB	Amino acid transport and metabolism	PA5036	PA14_66570	IHMA87_05517	homolog_g5172
refseq|NC_002516.2|chromosome	peak710	1	2123.37	19.130360000000003	4998885	-373	4998492	4998912	-	PA4469	3		Function unknown	PA4469	PA14_58010	IHMA87_04791	homolog_g4579
refseq|NC_002516.2|chromosome	peak436	1	1896.86	17.713715	2880355	-165	2880120	2880540	+	PA2549	1		Inorganic ion transport and metabolism	PA2549	PA14_31610	IHMA87_02601	homolog_g2604
refseq|NC_002516.2|chromosome	peak638	2	1702.48	16.453359999999996	4442399	-54	4442053	4442473	+	PA3962	1		Function unknown	PA3962	PA14_12620	IHMA87_00965	homolog_g4058	-88	4442291	4442711	-	PA3961	1		"Replication, recombination and repair"	PA3961	PA14_12630	IHMA87_00966	homolog_g4057
refseq|NC_002516.2|chromosome	peak771	1	1502.3	15.164655	5528780	-383	5528377	5528797	-	PA4927	2		Function unknown	PA4927	PA14_65060	IHMA87_05416	homolog_g5061
refseq|NC_002516.2|chromosome	peak83	1	1486.18	15.049045	689155	-382	689137	689557	+	PA0633	2		Function unknown	PA0633	PA14_08210		homolog_g654
refseq|NC_002516.2|chromosome	peak608	1	1418.79	14.595765	4233989	-286	4233875	4234295	+	PA3776	1		Transcription	PA3776	PA14_15240	IHMA87_01178	homolog_g3870
refseq|NC_002516.2|chromosome	peak728	1	1391.09	14.41565	5126371	-342	5126313	5126733	+	PA4579	1		Function unknown	PA4579	PA14_60580	IHMA87_05040	homolog_g4694
refseq|NC_002516.2|chromosome	peak208	1	1188.78	12.949135000000002	1409643	-306	1409549	1409969	+	PA1300	2	hxuI	Transcription	PA1300	PA14_47400	IHMA87_03932	homolog_g1345
refseq|NC_002516.2|chromosome	peak362	2	1180.75	12.971225	2505559	-86	2505245	2505665	+	PA2276	1		Transcription	PA2276	PA14_35140	IHMA87_02822	homolog_g2332	-123	2505416	2505836	-	PA2275	1		General function prediction only	PA2275	PA14_35150	IHMA87_02823	homolog_g2331
refseq|NC_002516.2|chromosome	peak146	1	1071.87	11.88521	1071151	-297	1070834	1071254	-	PA0989	1		Function unknown	PA0989	PA14_51500	IHMA87_04240	homolog_g1030
refseq|NC_002516.2|chromosome	peak525	1	972.09	11.46194	3689570	-254	3689296	3689716	-	PA3295	1		Nucleotide transport and metabolism	PA3295	PA14_21440	IHMA87_01647	homolog_g3381
refseq|NC_002516.2|chromosome	peak507	1	847.15	10.49782	3517165	-265	3516880	3517300	-	PA3134	1	gltX	"Translation, ribosomal structure and biogenesis"	PA3134	PA14_23560	IHMA87_01805	homolog_g3216
refseq|NC_002516.2|chromosome	peak113	1	809.0	10.23411	891067	-213	890834	891254	-	PA0812	2		Function unknown	PA0812	PA14_53770	IHMA87_04441	homolog_g843
