## Supplementary Dataset 2 for "Determination of the Two-Component Systems regulatory network reveals core and accessory regulations across *Pseudomonas aeruginosa* lineages": CS7_PA1157-IHMA87_04060_IHMA.tab

chrom	peakID	number_of_putative_targets	log(qvalue)	fold_enrichment	summit_position	dist_to_ATG_target1	prom_start_1	prom_end_1	strand_1	first_gene_ID_1	number_of_genes_in_operon_1	name_1	COG_1	PAO1_ID_1	PA14_ID_1	IHMA87_ID_1	homolog_group_1	putative_target_2
IHMA87_1	peak149	1	2107.39	21.29166	6383386	-161	6383147	6383567	+	IHMA87_05980	1		Function unknown	PA5446	PA14_71900	IHMA87_05980	homolog_g5596
IHMA87_1	peak42	1	1630.6	17.87258	1793034	-229	1792863	1793283	+	IHMA87_01660	1	oprP	Inorganic ion transport and metabolism	PA3279	PA14_21620	IHMA87_01660	homolog_g3365
IHMA87_1	peak57	1	1258.65	15.03943	2415460	-190	2415250	2415670	+	IHMA87_02279	1					IHMA87_02279	homolog_g6802
IHMA87_1	peak74	1	1149.78	13.756615	3071229	-48	3070877	3071297	+	IHMA87_02852	1		Function unknown	PA2245	PA14_35550	IHMA87_02852	homolog_g2301
IHMA87_1	peak33	1	1117.03	13.93425	1047697	-22	1047655	1048075	-	IHMA87_00985	1					IHMA87_00985	homolog_g6575
IHMA87_1	peak99	1	1103.46	13.815745	4335587	-51	4335238	4335658	+	IHMA87_04052	1	pcpS	"Secondary metabolites biosynthesis, transport and catabolism"	PA1165	PA14_49340	IHMA87_04052	homolog_g1209
IHMA87_1	peak39	1	1097.11	13.758895	1579132	-252	1578984	1579404	+	IHMA87_01452	2		Function unknown	PA3519	PA14_18810	IHMA87_01452	homolog_g3610
IHMA87_1	peak110	1	1094.51	13.39384	4667558	-87	4667245	4667665	+	IHMA87_04381	2	exlB				IHMA87_04381	homolog_g7336
IHMA87_1	peak49	1	973.68	12.748455	2000383	-86	2000069	2000489	+	IHMA87_01868	2		General function prediction only	PA3080	PA14_24310	IHMA87_01868	homolog_g3155
IHMA87_1	peak114	2	966.92	12.18543	5164744	-83	5164641	5165061	-	IHMA87_04836	1					IHMA87_04836	homolog_g7384	-88	5164432	5164852	+	IHMA87_04837	2		Function unknown	PA4515	PA14_58580	IHMA87_04837	homolog_g4625
IHMA87_1	peak67	1	944.68	12.499245	2614326	-362	2613944	2614364	-	IHMA87_02479	13	nuoA	Energy production and conversion	PA2637	PA14_30020	IHMA87_02479	homolog_g2698
IHMA87_1	peak117	1	822.97	11.442005000000002	5265552	-362	5265170	5265590	-	IHMA87_04952	2					IHMA87_04952	homolog_g7436
IHMA87_1	peak128	1	740.6	10.74014	5470075	-74	5469749	5470169	+	IHMA87_05141	1		Coenzyme transport and metabolism	PA4675	PA14_61850	IHMA87_05141	homolog_g4794
IHMA87_1	peak4	1	675.25	10.12817	148010	-269	147721	148141	-	IHMA87_00126	1		Transcription	PA0123	PA14_01500	IHMA87_00126	homolog_g135
IHMA87_1	peak71	1	630.31	9.709935	2769192	-69	2769103	2769523	-	IHMA87_02628	2	czcR	Signal transduction mechanisms	PA2523	PA14_31960	IHMA87_02628	homolog_g2578
IHMA87_1	peak89	1	605.9	9.482255	3927586	-181	3927367	3927787	+	IHMA87_03664	1		Nucleotide transport and metabolism	PA1507	PA14_44950	IHMA87_03664	homolog_g1553
IHMA87_1	peak90	2	537.2	8.8214	3932416	-129	3932267	3932687	-	IHMA87_03668	1		General function prediction only	PA1503	PA14_44990	IHMA87_03668	homolog_g1549	-200	3932216	3932636	+	IHMA87_03669	3	gcl	General function prediction only	PA1502	PA14_45000	IHMA87_03669	homolog_g1548
IHMA87_1	peak108	1	525.11	8.70975	4594028	-182	4593826	4594246	-	IHMA87_04306	1	pirA	Inorganic ion transport and metabolism	PA0931	PA14_52230	IHMA87_04306	homolog_g971
IHMA87_1	peak88	2	520.14	8.66456	3895162	-51	3894813	3895233	+	IHMA87_03636	2		Inorganic ion transport and metabolism	PA1538	PA14_44560	IHMA87_03636	homolog_g1585	-101	3895041	3895461	-	IHMA87_03635	1		Transcription	PA1539	PA14_44540	IHMA87_03635	homolog_g1586
IHMA87_1	peak34	2	490.86	8.373535	1124077	-36	1124021	1124441	-	IHMA87_01046	1		Transcription	PA3895	PA14_13510	IHMA87_01046	homolog_g3991	-211	1123888	1124308	+	IHMA87_01047	3		Cell wall/membrane/envelope biogenesis	PA3894	PA14_13520	IHMA87_01047	homolog_g3990
IHMA87_1	peak139	1	411.17	7.556545	5924616	-380	5924216	5924636	-	IHMA87_05560	2	opgG	Inorganic ion transport and metabolism	PA5078	PA14_67090	IHMA87_05560	homolog_g5214
IHMA87_1	peak41	2	392.16	7.36811	1711185	-80	1711085	1711505	-	IHMA87_01581	1		Function unknown	PA3367	PA14_20550	IHMA87_01581	homolog_g3456	-187	1710972	1711392	+	IHMA87_01582	1	amiE	General function prediction only	PA3366	PA14_20560	IHMA87_01582	homolog_g3454
IHMA87_1	peak76	2	329.55	6.6791	3136386	-136	3136230	3136650	-	IHMA87_02910	1					IHMA87_02910	homolog_g7021	-154	3136140	3136560	+	IHMA87_02911	1					IHMA87_02911	homolog_g7022
IHMA87_1	peak50	1	329.51	6.674695	2075865	-91	2075754	2076174	-	IHMA87_01926	2					IHMA87_01926	homolog_g6675
IHMA87_2	peak159	1	328.52	6.649045000000001	184165	-85	184060	184480	-	IHMA87_06318	1					IHMA87_06318	homolog_g7794
IHMA87_1	peak151	1	307.86	6.432270000000001	6456677	-46	6456323	6456743	+	IHMA87_06050	4		Transcription	PA5506	PA14_72650	IHMA87_06050	homolog_g5658
IHMA87_1	peak66	1	294.05	6.276745	2559334	-200	2559114	2559534	-	IHMA87_02434	1					IHMA87_02434	homolog_g6903
IHMA87_1	peak77	1	269.05	5.98231	3155249	-58	3154907	3155327	+	IHMA87_02928	2					IHMA87_02928	homolog_g7023
IHMA87_1	peak36	2	253.01	5.78549	1251733	-240	1251573	1251993	+	IHMA87_01162	1		Function unknown	PA3791	PA14_15050	IHMA87_01162	homolog_g3885	-242	1251471	1251891	-	IHMA87_01161	1	leuA	Amino acid transport and metabolism	PA3792	PA14_15030	IHMA87_01161	homolog_g3886
IHMA87_1	peak32	2	248.05	5.7096350000000005	1044213	-90	1044103	1044523	-	IHMA87_00980	3					IHMA87_00980	homolog_g6570	-253	1044066	1044486	+	IHMA87_00981	2					IHMA87_00981	homolog_g6571
IHMA87_2	peak155	1	234.97	5.570795	49109	-277	48812	49232	-	IHMA87_06166	1					IHMA87_06166	homolog_g7642
IHMA87_1	peak23	2	232.49	5.533284999999999	798315	-54	797969	798389	+	IHMA87_00749	1					IHMA87_00749	homolog_g6534	-182	798113	798533	-	IHMA87_00748	1		Function unknown	PA4179	PA14_09850	IHMA87_00748	homolog_g4275
IHMA87_1	peak5	1	232.3	5.529495	148577	-33	148524	148944	-	IHMA87_00128	2		Transcription	PA0125	PA14_01520	IHMA87_00128	homolog_g137
IHMA87_1	peak69	1	222.41	5.411795	2700178	-348	2700126	2700546	+	IHMA87_02565	2					IHMA87_02565	homolog_g6944
IHMA87_2	peak154	1	221.99	5.407975	16759	-35	16704	17124	-	IHMA87_06132	3					IHMA87_06132	homolog_g7608
IHMA87_1	peak21	1	215.31	5.30413	767403	-205	767178	767598	-	IHMA87_00725	1					IHMA87_00725	homolog_g6530
IHMA87_1	peak93	2	213.19	5.299475	4098456	-166	4098270	4098690	-	IHMA87_03823	1		"Secondary metabolites biosynthesis, transport and catabolism"	PA2698	PA14_29240	IHMA87_03823	homolog_g2760	-300	4098356	4098776	+	IHMA87_03824	1		General function prediction only	PA2699	PA14_29230	IHMA87_03824	homolog_g2761
IHMA87_1	peak91	2	204.72	5.1935400000000005	4070111	-85	4069796	4070216	+	IHMA87_03799	10					IHMA87_03799	homolog_g7210	-271	4069820	4070240	-	IHMA87_03798	1		Amino acid transport and metabolism	PA2683	PA14_29410	IHMA87_03798	homolog_g2744
IHMA87_1	peak106	2	191.28	5.010759999999999	4566310	-301	4565989	4566409	-	IHMA87_04275	1					IHMA87_04275	homolog_g7308	-399	4566309	4566729	+	IHMA87_04276	2					IHMA87_04276	homolog_g7309
IHMA87_1	peak134	1	179.87	4.8574850000000005	5707429	-121	5707150	5707570	+	IHMA87_05380	4	ureE	"Posttranslational modification, protein turnover, chaperones"	PA4891	PA14_64650	IHMA87_05380	homolog_g5025
IHMA87_1	peak150	1	156.42	4.548819999999999	6409683	-187	6409470	6409890	+	IHMA87_06006	2		Function unknown	PA5463	PA14_72090	IHMA87_06006	homolog_g5613
IHMA87_1	peak10	2	154.47	4.511469999999999	440865	-103	440568	440988	+	IHMA87_00405	3	mexA	Cell wall/membrane/envelope biogenesis	PA0425	PA14_05530	IHMA87_00405	homolog_g443	-172	440673	441093	-	IHMA87_00404	1	mexR	Transcription	PA0424	PA14_05520	IHMA87_00404	homolog_g442
IHMA87_1	peak53	1	152.81	4.48698	2397056	-61	2396717	2397137	+	IHMA87_02259	2		Defense mechanisms	PA2812	PA14_27770	IHMA87_02259	homolog_g2879
IHMA87_1	peak133	2	138.66	4.28219	5706565	-33	5706512	5706932	-	IHMA87_05378	2		Energy production and conversion	PA4889	PA14_64620	IHMA87_05378	homolog_g5023	-126	5706291	5706711	+	IHMA87_05379	1	desT	Transcription	PA4890	PA14_64640	IHMA87_05379	homolog_g5024
IHMA87_1	peak87	1	137.25	4.265575	3811982	-98	3811864	3812284	-	IHMA87_03552	1		Lipid transport and metabolism	PA1617	PA14_43610	IHMA87_03552	homolog_g1666
IHMA87_1	peak137	2	132.5	4.1956050000000005	5844883	-124	5844739	5845159	-	IHMA87_05498	1	glnE	Signal transduction mechanisms	PA5014	PA14_66270	IHMA87_05498	homolog_g5150	-158	5844641	5845061	+	IHMA87_05499	2	aceE	Energy production and conversion	PA5015	PA14_66290	IHMA87_05499	homolog_g5151
IHMA87_1	peak121	2	131.04	4.176865	5274148	-79	5274049	5274469	-	IHMA87_04959	1					IHMA87_04959	homolog_g7443	-398	5274146	5274566	+	IHMA87_04960	1					IHMA87_04960	homolog_g7444
IHMA87_1	peak20	1	127.67	4.113709999999999	728785	-144	728529	728949	+	IHMA87_00702	2	katA	Inorganic ion transport and metabolism	PA4236	PA14_09150	IHMA87_00702	homolog_g4332
IHMA87_1	peak82	1	123.53	4.0595550000000005	3603169	-74	3602843	3603263	+	IHMA87_03332	1		Defense mechanisms	PA1797	PA14_41280	IHMA87_03332	homolog_g1851
IHMA87_1	peak6	1	112.71	3.890695	193184	-320	193104	193524	+	IHMA87_00166	1		Cell wall/membrane/envelope biogenesis	PA0165	PA14_02060	IHMA87_00166	homolog_g177
IHMA87_1	peak12	2	96.93	3.638845	548565	-88	548253	548673	+	IHMA87_00504	1	rsmY	Function unknown	PA0527.1	PA14_06875	IHMA87_00504	homolog_g547	-118	548427	548847	-	IHMA87_00503	1	dnr	Signal transduction mechanisms	PA0527	PA14_06870	IHMA87_00503	homolog_g546
IHMA87_1	peak107	2	95.84	3.61818	4581367	-44	4581303	4581723	-	IHMA87_04294	1					IHMA87_04294	homolog_g7313	-70	4581037	4581457	+	IHMA87_04295	3					IHMA87_04295	homolog_g7314
IHMA87_1	peak52	1	93.42	3.582535	2108713	-65	2108378	2108798	+	IHMA87_01958	1		Function unknown	PA3009	PA14_25140	IHMA87_01958	homolog_g3083
IHMA87_1	peak141	1	90.95	3.5377	6087286	-61	6086947	6087367	+	IHMA87_05718	1	glpT	Carbohydrate transport and metabolism	PA5235	PA14_69130	IHMA87_05718	homolog_g5379
IHMA87_1	peak79	1	85.26	3.43251	3406610	-122	3406332	3406752	+	IHMA87_03161	1				PA14_35820	IHMA87_03161	homolog_g6115
IHMA87_1	peak98	2	85.02	3.438135	4284063	-21	4284022	4284442	-	IHMA87_04001	2		Transcription	PA1226	PA14_48420	IHMA87_04001	homolog_g1270	-75	4283738	4284158	+	IHMA87_04002	1		General function prediction only	PA1225	PA14_48440	IHMA87_04002	homolog_g1269
IHMA87_1	peak81	1	82.88	3.396865	3475347	-185	3475142	3475562	-	IHMA87_03219	1	phzA2	General function prediction only	PA1899	PA14_39970	IHMA87_03219	homolog_g1954
IHMA87_1	peak24	2	82.3	3.3930100000000003	853878	-84	853774	854194	-	IHMA87_00800	3		"Secondary metabolites biosynthesis, transport and catabolism"	PA4121	PA14_10650	IHMA87_00800	homolog_g4217	-135	853613	854033	+	IHMA87_00801	1		Transcription	PA4120	PA14_10660	IHMA87_00801	homolog_g4216
IHMA87_1	peak55	1	79.98	3.139345	2413517	-43	2413454	2413874	-	IHMA87_02278	1					IHMA87_02278	homolog_g6801
IHMA87_1	peak94	1	77.08	3.286885	4151188	-33	4150821	4151241	+	IHMA87_03877	1		Carbohydrate transport and metabolism	PA1352	PA14_46800	IHMA87_03877	homolog_g1398
IHMA87_1	peak109	1	76.13	3.2890050000000004	4666769	-216	4666585	4667005	+	IHMA87_04380	1		Function unknown	PA0874	PA14_52960	IHMA87_04380	homolog_g909
IHMA87_1	peak27	2	71.33	3.2047	895490	-224	895314	895734	+	IHMA87_00838	6					IHMA87_00838	homolog_g6544	-235	895235	895655	-	IHMA87_00837	3		Function unknown	PA4087	PA14_11050	IHMA87_00837	homolog_g4183
IHMA87_1	peak25	2	66.78	3.12259	874170	-88	874062	874482	-	IHMA87_00815	1		Signal transduction mechanisms	PA4108	PA14_10820	IHMA87_00815	homolog_g4204	-209	873979	874399	+	IHMA87_00816	1		Function unknown	PA4107		IHMA87_00816	homolog_g4203
IHMA87_1	peak103	1	64.82	3.07531	4507833	-313	4507746	4508166	+	IHMA87_04224	1	mvfR	Transcription	PA1003	PA14_51340	IHMA87_04224	homolog_g1044
IHMA87_1	peak138	2	64.8	3.05316	5869129	-66	5869043	5869463	-	IHMA87_05513	1		Transcription	PA5029	PA14_66490	IHMA87_05513	homolog_g5165	-107	5868836	5869256	+	IHMA87_05514	1		Carbohydrate transport and metabolism	PA5030	PA14_66510	IHMA87_05514	homolog_g5166
IHMA87_1	peak97	1	63.84	3.05432	4217548	-141	4217289	4217709	+	IHMA87_03942	1		Lipid transport and metabolism	PA1288	PA14_47540	IHMA87_03942	homolog_g1333
IHMA87_1	peak126	2	59.19	2.974135	5342406	15	5342401	5342821	-	IHMA87_05029	5	rplU	"Translation, ribosomal structure and biogenesis"	PA4568	PA14_60460	IHMA87_05029	homolog_g4682	-256	5342262	5342682	+	IHMA87_05030	1	ispB	Coenzyme transport and metabolism	PA4569	PA14_60470	IHMA87_05030	homolog_g4683
IHMA87_1	peak43	2	55.52	2.9015950000000004	1878411	-41	1878350	1878770	-	IHMA87_01750	1	gapA	Carbohydrate transport and metabolism	PA3195	PA14_22890	IHMA87_01750	homolog_g3278	-89	1878100	1878520	+	IHMA87_01751	4	edd	Amino acid transport and metabolism	PA3194	PA14_22910	IHMA87_01751	homolog_g3277
IHMA87_1	peak96	1	53.86	2.846405	4216879	-124	4216603	4217023	+	IHMA87_03941	1		Function unknown	PA1289	PA14_47530	IHMA87_03941	homolog_g1334
IHMA87_1	peak44	1	51.85	2.825035	1884026	-112	1883738	1884158	+	IHMA87_01756	4	gltB	Carbohydrate transport and metabolism	PA3190	PA14_22980	IHMA87_01756	homolog_g3273
IHMA87_1	peak60	1	51.77	2.82407	2499548	-333	2499195	2499615	-	IHMA87_02380	1					IHMA87_02380	homolog_g6850
IHMA87_2	peak157	1	48.97	2.7620750000000003	125430	-257	125153	125573	-	IHMA87_06253	1					IHMA87_06253	homolog_g7729
IHMA87_1	peak115	1	43.81	2.660515	5172694	-138	5172536	5172956	-	IHMA87_04842	1		Cell motility	PA4520	PA14_58650	IHMA87_04842	homolog_g4630
IHMA87_1	peak140	1	43.42	2.64372	6000888	-396	6000884	6001304	+	IHMA87_05637	4		Transcription	PA5157	PA14_68110	IHMA87_05637	homolog_g5295
IHMA87_1	peak7	1	42.36	2.594885	245421	-89	245110	245530	+	IHMA87_00216	3		Lipid transport and metabolism	PA0226	PA14_02760	IHMA87_00216	homolog_g239
IHMA87_1	peak131	1	41.24	2.596685	5535526	9	5535117	5535537	+	IHMA87_05203	1	crcZ	Function unknown	PA4726.11	crcZ	IHMA87_05203	homolog_g4855
IHMA87_1	peak13	1	36.08	2.48979	581204	-118	581066	581486	-	IHMA87_00540	1		Function unknown	PA0563	PA14_07330	IHMA87_00540	homolog_g583
