## Supplementary Dataset 2 for "Determination of the Two-Component Systems regulatory network reveals core and accessory regulations across *Pseudomonas aeruginosa* lineages": CS7_PA1157-PA14_49440_PA14.tab

chrom	peakID	number_of_putative_targets	log(qvalue)	fold_enrichment	summit_position	dist_to_ATG_target1	prom_start_1	prom_end_1	strand_1	first_gene_ID_1	number_of_genes_in_operon_1	name_1	COG_1	PAO1_ID_1	PA14_ID_1	IHMA87_ID_1	homolog_group_1	putative_target_2
refseq|NC_008463.1|chromosome	peak170	1	4029.66	25.671945	6408465	-164	6408229	6408649	+	PA14_71900	1		Function unknown	PA5446	PA14_71900	IHMA87_05980	homolog_g5596
refseq|NC_008463.1|chromosome	peak93	1	2720.82	10.03308	3176698	-83	3176595	3177015	-	PA14_35720	1				PA14_35720		homolog_g6105
refseq|NC_008463.1|chromosome	peak108	1	1892.43	15.333365	3979763	-147	3979596	3980016	-	PA14_44670	2	zipA	"Cell cycle control, cell division, chromosome partitioning"	PA1528	PA14_44670	IHMA87_03647	homolog_g1574
refseq|NC_008463.1|chromosome	peak3	1	1718.28	12.554340000000002	141450	-269	141161	141581	-	PA14_01500	1		Transcription	PA0123	PA14_01500	IHMA87_00126	homolog_g135
refseq|NC_008463.1|chromosome	peak111	1	1716.79	14.388280000000002	4027486	-243	4027329	4027749	+	PA14_45170	2		General function prediction only	PA1489	PA14_45170		homolog_g1535
refseq|NC_008463.1|chromosome	peak139	2	1690.82	14.123245	5219676	-93	5219563	5219983	-	PA14_58570	1		Inorganic ion transport and metabolism	PA4514	PA14_58570		homolog_g4624	-125	5219401	5219821	+	PA14_58580	2		Function unknown	PA4515	PA14_58580	IHMA87_04837	homolog_g4625
refseq|NC_008463.1|chromosome	peak82	2	1562.9	13.536135000000002	2783820	-221	2783641	2784061	+	PA14_31970	1	czcC	Cell wall/membrane/envelope biogenesis	PA2522	PA14_31970	IHMA87_02629	homolog_g2577	-292	2783508	2783928	-	PA14_31960	2	czcR	Signal transduction mechanisms	PA2523	PA14_31960	IHMA87_02628	homolog_g2578
refseq|NC_008463.1|chromosome	peak122	1	1555.18	13.497015	4384036	-57	4383693	4384113	+	PA14_49340	1	pcpS	"Secondary metabolites biosynthesis, transport and catabolism"	PA1165	PA14_49340	IHMA87_04052	homolog_g1209
refseq|NC_008463.1|chromosome	peak1	1	1412.88	10.797355	64341	-324	64265	64685	+	PA14_00640	1	phzH	Amino acid transport and metabolism	PA0051	PA14_00640		homolog_g63
refseq|NC_008463.1|chromosome	peak68	1	1379.5	12.49651	2111839	-88	2111527	2111947	+	PA14_24310	2		General function prediction only	PA3080	PA14_24310	IHMA87_01868	homolog_g3155
refseq|NC_008463.1|chromosome	peak120	1	1356.3	12.359035	4313924	-304	4313828	4314248	+	PA14_48530	6		"Secondary metabolites biosynthesis, transport and catabolism"	PA1221	PA14_48530		homolog_g1265
refseq|NC_008463.1|chromosome	peak27	2	1245.7	11.35209	956551	-210	956321	956741	-	PA14_11050	3		Function unknown	PA4087	PA14_11050	IHMA87_00837	homolog_g4183	-261	956412	956832	+	PA14_11060	2	cupB1	Cell motility	PA4086	PA14_11060		homolog_g4182
refseq|NC_008463.1|chromosome	peak107	2	1185.98	11.362295	3966076	-2	3965678	3966098	+	PA14_44560	2		Inorganic ion transport and metabolism	PA1538	PA14_44560	IHMA87_03636	homolog_g1585	-105	3965951	3966371	-	PA14_44540	1		Transcription	PA1539	PA14_44540	IHMA87_03635	homolog_g1586
refseq|NC_008463.1|chromosome	peak70	1	1080.4	10.723245	2365443	-58	2365365	2365785	-	PA14_27220	1	ohr	"Posttranslational modification, protein turnover, chaperones"	PA2850	PA14_27220	IHMA87_02117	homolog_g2920
refseq|NC_008463.1|chromosome	peak79	1	1074.59	10.68517	2599472	-345	2599107	2599527	-	PA14_30020	13	nuoA	Energy production and conversion	PA2637	PA14_30020	IHMA87_02479	homolog_g2698
refseq|NC_008463.1|chromosome	peak172	1	1041.03	10.47828	6471243	-50	6470893	6471313	+	PA14_72650	3		Transcription	PA5506	PA14_72650	IHMA87_06050	homolog_g5658
refseq|NC_008463.1|chromosome	peak50	1	910.67	9.66012	1858408	-166	1858174	1858594	+	PA14_21450	3		Function unknown	PA3294	PA14_21450		homolog_g3380
refseq|NC_008463.1|chromosome	peak23	2	907.78	9.639885	858951	-108	858823	859243	-	PA14_09970	1	fpvB	Inorganic ion transport and metabolism	PA4168	PA14_09970		homolog_g4264	-235	858786	859206	+	PA14_09980	1		General function prediction only	PA4167	PA14_09980	IHMA87_00759	homolog_g4263
refseq|NC_008463.1|chromosome	peak19	1	727.21	8.249	772971	-139	772710	773130	+	PA14_09150	2	katA	Inorganic ion transport and metabolism	PA4236	PA14_09150	IHMA87_00702	homolog_g4332
refseq|NC_008463.1|chromosome	peak128	1	677.89	8.107689999999998	4633517	-190	4633307	4633727	-	PA14_52230	1	pirA	Inorganic ion transport and metabolism	PA0931	PA14_52230	IHMA87_04306	homolog_g971
refseq|NC_008463.1|chromosome	peak109	1	639.57	7.837885	4006938	-181	4006719	4007139	+	PA14_44950	1		Nucleotide transport and metabolism	PA1507	PA14_44950	IHMA87_03664	homolog_g1553
refseq|NC_008463.1|chromosome	peak28	2	613.6	7.654815	1162461	-35	1162406	1162826	-	PA14_13510	1		Transcription	PA3895	PA14_13510	IHMA87_01046	homolog_g3991	-211	1162272	1162692	+	PA14_13520	2		Cell wall/membrane/envelope biogenesis	PA3894	PA14_13520	IHMA87_01047	homolog_g3990
refseq|NC_008463.1|chromosome	peak110	2	603.39	7.580565	4011947	-138	4011789	4012209	-	PA14_44990	1		General function prediction only	PA1503	PA14_44990	IHMA87_03668	homolog_g1549	-191	4011738	4012158	+	PA14_45000	3	gcl	General function prediction only	PA1502	PA14_45000	IHMA87_03669	homolog_g1548
refseq|NC_008463.1|chromosome	peak48	2	602.24	7.57334	1816887	-212	1816655	1817075	-	PA14_21020	7		"Secondary metabolites biosynthesis, transport and catabolism"	PA3327	PA14_21020		homolog_g3415	-270	1816757	1817177	+	PA14_21030	1		"Intracellular trafficking, secretion, and vesicular transport"	PA3326	PA14_21030	IHMA87_01612	homolog_g3414
refseq|NC_008463.1|chromosome	peak52	1	472.88	6.611980000000001	1874441	-234	1874275	1874695	+	PA14_21620	1	oprP	Inorganic ion transport and metabolism	PA3279	PA14_21620	IHMA87_01660	homolog_g3365
refseq|NC_008463.1|chromosome	peak140	1	461.44	6.524295	5227605	-148	5227437	5227857	-	PA14_58650	1		Cell motility	PA4520	PA14_58650	IHMA87_04842	homolog_g4630
refseq|NC_008463.1|chromosome	peak37	1	455.04	6.47263	1500230	-54	1499884	1500304	+	RsmZ	1	rsmZ	Function unknown	PA3621.1	RsmZ	IHMA87_01348	homolog_g3715
refseq|NC_008463.1|chromosome	peak4	1	388.5	5.94698	142020	-34	141966	142386	-	PA14_01520	2		Transcription	PA0125	PA14_01520	IHMA87_00128	homolog_g137
refseq|NC_008463.1|chromosome	peak162	1	367.39	5.77018	5990174	-365	5989789	5990209	-	PA14_67090	2	opgG	Inorganic ion transport and metabolism	PA5078	PA14_67090	IHMA87_05560	homolog_g5214
refseq|NC_008463.1|chromosome	peak10	2	366.25	5.760725	486670	-105	486375	486795	+	PA14_05530	3	mexA	Cell wall/membrane/envelope biogenesis	PA0425	PA14_05530	IHMA87_00405	homolog_g443	-170	486480	486900	-	PA14_05520	1	mexR	Transcription	PA0424	PA14_05520	IHMA87_00404	homolog_g442
refseq|NC_008463.1|chromosome	peak74	2	348.59	5.613015	2463208	-20	2462828	2463248	+	PA14_28580	2				PA14_28580	IHMA87_02334	homolog_g6021	-137	2463051	2463471	-	PA14_28570	2	endA	"Replication, recombination and repair"	PA2749	PA14_28570	IHMA87_02333	homolog_g2813
refseq|NC_008463.1|chromosome	peak32	1	317.97	5.162535	1231188	-19	1230807	1231227	+	PA14_14430	1		Function unknown	PA3835	PA14_14430	IHMA87_01118	homolog_g3930
refseq|NC_008463.1|chromosome	peak25	2	280.59	5.020525	918366	-77	918269	918689	-	PA14_10650	3		"Secondary metabolites biosynthesis, transport and catabolism"	PA4121	PA14_10650	IHMA87_00800	homolog_g4217	-143	918109	918529	+	PA14_10660	1		Transcription	PA4120	PA14_10660	IHMA87_00801	homolog_g4216
refseq|NC_008463.1|chromosome	peak159	1	278.6	5.003405	5758508	-113	5758221	5758641	+	PA14_64650	4	ureE	"Posttranslational modification, protein turnover, chaperones"	PA4891	PA14_64650	IHMA87_05380	homolog_g5025
refseq|NC_008463.1|chromosome	peak119	2	258.15	4.818565	4291865	-82	4291763	4292183	-	PA14_48190	1		Transcription	PA1241	PA14_48190		homolog_g1285	-83	4291548	4291968	+	PA14_48200	1		Lipid transport and metabolism	PA1240	PA14_48200		homolog_g1284
refseq|NC_008463.1|chromosome	peak158	2	241.28	4.66013	5757642	-39	5757583	5758003	-	PA14_64620	2		Energy production and conversion	PA4889	PA14_64620	IHMA87_05378	homolog_g5023	-120	5757362	5757782	+	PA14_64640	1	desT	Transcription	PA4890	PA14_64640	IHMA87_05379	homolog_g5024
refseq|NC_008463.1|chromosome	peak71	1	239.86	4.64634	2407733	-54	2407387	2407807	+	PA14_27770	2		Defense mechanisms	PA2812	PA14_27770	IHMA87_02259	homolog_g2879
refseq|NC_008463.1|chromosome	peak169	1	236.02	4.50113	6363743	-181	6363542	6363962	-	PA14_71430	1		Function unknown	PA5412	PA14_71430	IHMA87_05944	homolog_g5562
refseq|NC_008463.1|chromosome	peak6	2	234.97	4.54451	278245	-265	278110	278530	+	PA14_03163	2				PA14_03163		homolog_g5849	-310	277915	278335	-	PA14_03160	1		Function unknown	PA0256	PA14_03160		homolog_g269
refseq|NC_008463.1|chromosome	peak20	1	233.88	4.58875	813315	-180	813115	813535	-	PA14_09480	2	phzA1	General function prediction only	PA4210	PA14_09480		homolog_g4306
refseq|NC_008463.1|chromosome	peak161	2	227.36	4.524335	5907392	-121	5907251	5907671	-	PA14_66270	1	glnE	Signal transduction mechanisms	PA5014	PA14_66270	IHMA87_05498	homolog_g5150	-161	5907153	5907573	+	PA14_66290	2	aceE	Energy production and conversion	PA5015	PA14_66290	IHMA87_05499	homolog_g5151
refseq|NC_008463.1|chromosome	peak103	1	226.88	4.5204	3831617	-269	3831486	3831906	+	PA14_43070	4				PA14_43070		homolog_g6162
refseq|NC_008463.1|chromosome	peak171	1	202.0	4.27592	6425110	-196	6424906	6425326	+	PA14_72090	2		Function unknown	PA5463	PA14_72090	IHMA87_06006	homolog_g5613
refseq|NC_008463.1|chromosome	peak26	1	200.07	4.258835	936792	-126	936646	937066	-	PA14_10820	1		Signal transduction mechanisms	PA4108	PA14_10820	IHMA87_00815	homolog_g4204
refseq|NC_008463.1|chromosome	peak146	1	199.56	4.1264650000000005	5330165	-61	5329826	5330246	+	PA14_59840	1				PA14_59840	IHMA87_04971	homolog_g6348
refseq|NC_008463.1|chromosome	peak157	1	186.11	3.787805	5749012	-148	5748760	5749180	+	PA14_64530	1		Function unknown	PA4881	PA14_64530	IHMA87_05370	homolog_g5015
refseq|NC_008463.1|chromosome	peak5	1	179.68	4.05162	187659	-321	187580	188000	+	PA14_02060	1		Cell wall/membrane/envelope biogenesis	PA0165	PA14_02060	IHMA87_00166	homolog_g177
refseq|NC_008463.1|chromosome	peak13	1	177.29	4.026005	630564	-101	630443	630863	-	PA14_07330	1		Function unknown	PA0563	PA14_07330	IHMA87_00540	homolog_g583
refseq|NC_008463.1|chromosome	peak91	1	169.99	3.79458	3110165	-179	3109944	3110364	+	PA14_34960	1		Cell wall/membrane/envelope biogenesis	PA2291	PA14_34960	IHMA87_02807	homolog_g2347
refseq|NC_008463.1|chromosome	peak98	1	161.7	3.86135	3561924	-192	3561712	3562132	-	PA14_39970	2	phzA2	General function prediction only	PA1899	PA14_39970	IHMA87_03219	homolog_g1954
refseq|NC_008463.1|chromosome	peak144	1	158.48	3.779105	5300883	-290	5300773	5301193	+	PA14_59560	1				PA14_59560		homolog_g6323
refseq|NC_008463.1|chromosome	peak24	2	151.94	3.752555	901266	-72	901174	901594	-	PA14_10440	1		Function unknown	PA4137	PA14_10440	IHMA87_00784	homolog_g4233	-293	901159	901579	+	PA14_10470	1		Carbohydrate transport and metabolism	PA4136	PA14_10470	IHMA87_00785	homolog_g4232
refseq|NC_008463.1|chromosome	peak106	1	141.66	3.638725	3882883	-97	3882766	3883186	-	PA14_43610	1		Lipid transport and metabolism	PA1617	PA14_43610	IHMA87_03552	homolog_g1666
refseq|NC_008463.1|chromosome	peak47	2	139.85	3.62271	1774474	-200	1774274	1774694	+	PA14_20620	1		Defense mechanisms	PA3360	PA14_20620	IHMA87_01588	homolog_g3448	-267	1774187	1774607	-	PA14_20610	1	lecB	Function unknown	PA3361	PA14_20610	IHMA87_01587	homolog_g3449
refseq|NC_008463.1|chromosome	peak126	3	136.78	3.385535	4587659	-50	4587589	4588009	-	PA14_51610	1		Function unknown	PA0980	PA14_51610		homolog_g1021	-371	4587268	4587688	-	PA14_51600	1		Function unknown	PA0981	PA14_51600	IHMA87_04985	homolog_g1022	-182	4587441	4587861	+	PA14_51620	2				PA14_51620		homolog_g6216
refseq|NC_008463.1|chromosome	peak163	1	135.85	3.436845	6077283	-93	6076976	6077396	+	PA14_68110	4		Transcription	PA5157	PA14_68110	IHMA87_05637	homolog_g5295
refseq|NC_008463.1|chromosome	peak12	2	126.89	3.47332	596762	-78	596440	596860	+	PA14_06875	1	rsmY	Function unknown	PA0527.1	PA14_06875	IHMA87_00504	homolog_g547	-125	596617	597037	-	PA14_06870	1	dnr	Signal transduction mechanisms	PA0527	PA14_06870	IHMA87_00503	homolog_g546
refseq|NC_008463.1|chromosome	peak136	2	124.73	3.4470400000000003	4994255	-154	4994009	4994429	+	PA14_55940	1	flp	"Intracellular trafficking, secretion, and vesicular transport"	PA4306	PA14_55940	IHMA87_04607	homolog_g4413	-256	4993979	4994399	-	PA14_55930	7	rcpC	"Intracellular trafficking, secretion, and vesicular transport"	PA4305	PA14_55930	IHMA87_04606	homolog_g4412
refseq|NC_008463.1|chromosome	peak116	1	124.46	3.444985	4224793	-108	4224665	4225085	-	PA14_47400	2	hxuI	Transcription	PA1300	PA14_47400	IHMA87_03932	homolog_g1345
refseq|NC_008463.1|chromosome	peak69	2	120.97	3.40405	2192354	-32	2192302	2192722	-	PA14_25060	1		Function unknown	PA3015	PA14_25060	IHMA87_01952	homolog_g3089	-396	2192350	2192770	+	PA14_25080	2	faoA	Lipid transport and metabolism	PA3014	PA14_25080	IHMA87_01953	homolog_g3088
refseq|NC_008463.1|chromosome	peak97	1	120.85	3.398065	3512045	-31	3511676	3512096	+	PA14_39470	1				PA14_39470		homolog_g6146
refseq|NC_008463.1|chromosome	peak118	1	115.42	3.338965	4233954	-142	4233696	4234116	+	PA14_47540	1		Lipid transport and metabolism	PA1288	PA14_47540	IHMA87_03942	homolog_g1333
refseq|NC_008463.1|chromosome	peak117	1	114.47	3.3238450000000004	4233289	-122	4233011	4233431	+	PA14_47530	1		Function unknown	PA1289	PA14_47530	IHMA87_03941	homolog_g1334
refseq|NC_008463.1|chromosome	peak35	2	112.46	3.3005250000000004	1311708	-150	1311458	1311878	+	PA14_15490	1				PA14_15490		homolog_g5929	-366	1311674	1312094	+	PA14_15500	1				PA14_15500		homolog_g5930
refseq|NC_008463.1|chromosome	peak89	1	109.18	3.2605250000000003	3038676	-101	3038377	3038797	+	PA14_34170	1		Function unknown	PA2358	PA14_34170		homolog_g2414
refseq|NC_008463.1|chromosome	peak22	2	108.44	3.25145	841325	-55	841250	841670	-	PA14_09760	1		Transcription	PA4185	PA14_09760		homolog_g4281	-254	841179	841599	+	PA14_09770	1		Transcription	PA4184	PA14_09770	IHMA87_00742	homolog_g4280
refseq|NC_008463.1|chromosome	peak100	1	98.11	3.122675	3684255	-88	3683943	3684363	+	PA14_41280	2		Defense mechanisms	PA1797	PA14_41280	IHMA87_03332	homolog_g1851
refseq|NC_008463.1|chromosome	peak59	2	97.79	3.119035	1986571	-52	1986499	1986919	-	PA14_22890	1	gapA	Carbohydrate transport and metabolism	PA3195	PA14_22890	IHMA87_01750	homolog_g3278	-78	1986249	1986669	+	PA14_22910	4	edd	Amino acid transport and metabolism	PA3194	PA14_22910	IHMA87_01751	homolog_g3277
refseq|NC_008463.1|chromosome	peak102	1	87.35	2.98341	3745433	-67	3745100	3745520	+	PA14_41960	1		Function unknown	PA1747	PA14_41960	IHMA87_03458	homolog_g1796
refseq|NC_008463.1|chromosome	peak149	2	82.25	2.911935	5389073	16	5389069	5389489	-	PA14_60460	5	rplU	"Translation, ribosomal structure and biogenesis"	PA4568	PA14_60460	IHMA87_05029	homolog_g4682	-257	5388930	5389350	+	PA14_60470	1	ispB	Coenzyme transport and metabolism	PA4569	PA14_60470	IHMA87_05030	homolog_g4683
refseq|NC_008463.1|chromosome	peak41	1	81.16	2.87551	1635371	-138	1635213	1635633	-	PA14_18960	1				PA14_18960		homolog_g5948
refseq|NC_008463.1|chromosome	peak96	1	79.05	2.8670400000000003	3407796	-259	3407655	3408075	+	PA14_38200	1		Coenzyme transport and metabolism	PA2035	PA14_38200	IHMA87_03080	homolog_g2090
refseq|NC_008463.1|chromosome	peak88	1	75.92	2.765415	2910688	-71	2910597	2911017	-	PA14_33260	1	pvdS	Transcription	PA2426	PA14_33260	IHMA87_02722	homolog_g2481
refseq|NC_008463.1|chromosome	peak137	2	73.22	2.78952	5042210	-73	5042117	5042537	-	PA14_56550	1		Lipid transport and metabolism	PA4349	PA14_56550	IHMA87_04664	homolog_g4456	-130	5041940	5042360	+	PA14_56560	2		General function prediction only	PA4350	PA14_56560	IHMA87_04665	homolog_g4457
refseq|NC_008463.1|chromosome	peak60	1	68.23	2.70918	1992201	-105	1991906	1992326	+	PA14_22980	4	gltB	Carbohydrate transport and metabolism	PA3190	PA14_22980	IHMA87_01756	homolog_g3273
refseq|NC_008463.1|chromosome	peak64	1	66.62	2.592355	2034110	-79	2033789	2034209	+	PA14_23420	2				PA14_23420		homolog_g5992
refseq|NC_008463.1|chromosome	peak135	1	65.14	2.6718200000000003	4978347	-142	4978089	4978509	+	PA14_55770	1		Inorganic ion transport and metabolism	PA4292	PA14_55770	IHMA87_04593	homolog_g4399
refseq|NC_008463.1|chromosome	peak80	2	61.44	2.617465	2616830	-106	2616536	2616956	+	PA14_30210	2				PA14_30210	IHMA87_02495	homolog_g6041	-120	2616690	2617110	-	PA14_30200	1	cspD	Transcription	PA2622	PA14_30200	IHMA87_02494	homolog_g2683
refseq|NC_008463.1|chromosome	peak49	2	58.6	2.57358	1857806	-102	1857508	1857928	+	PA14_21440	1		Nucleotide transport and metabolism	PA3295	PA14_21440	IHMA87_01647	homolog_g3381	-103	1857683	1858103	-	PA14_21410	1	phoA	Inorganic ion transport and metabolism	PA3296	PA14_21410	IHMA87_01646	homolog_g3382
refseq|NC_008463.1|chromosome	peak164	1	57.54	2.55545	6165067	-56	6164723	6165143	+	PA14_69130	1	glpT	Carbohydrate transport and metabolism	PA5235	PA14_69130	IHMA87_05718	homolog_g5379
refseq|NC_008463.1|chromosome	peak78	1	55.12	2.518045	2530422	-187	2530209	2530629	+	PA14_29240	1		"Secondary metabolites biosynthesis, transport and catabolism"	PA2698	PA14_29240	IHMA87_03823	homolog_g2760
