## Supplementary Dataset 2 for "Determination of the Two-Component Systems regulatory network reveals core and accessory regulations across *Pseudomonas aeruginosa* lineages": CS7_PA1157_PAO1.tab

chrom	peakID	number_of_putative_targets	log(qvalue)	fold_enrichment	summit_position	dist_to_ATG_target1	prom_start_1	prom_end_1	strand_1	first_gene_ID_1	number_of_genes_in_operon_1	name_1	COG_1	PAO1_ID_1	PA14_ID_1	IHMA87_ID_1	homolog_group_1	putative_target_2
refseq|NC_002516.2|chromosome	peak71	1	1507.27	19.83987	6135547	-162	6135309	6135729	+	PA5446	1		Function unknown	PA5446	PA14_71900	IHMA87_05980	homolog_g5596
refseq|NC_002516.2|chromosome	peak39	1	928.44	17.646715	3456460	-97	3456343	3456763	-	PA3080	2		General function prediction only	PA3080	PA14_24310	IHMA87_01868	homolog_g3155
refseq|NC_002516.2|chromosome	peak11	1	719.02	14.947855	1264960	-41	1264899	1265319	-	PA1165	1	pcpS	"Secondary metabolites biosynthesis, transport and catabolism"	PA1165	PA14_49340	IHMA87_04052	homolog_g1209
refseq|NC_002516.2|chromosome	peak44	1	489.96	11.66247	3672771	-222	3672529	3672949	-	PA3279	1	oprP	Inorganic ion transport and metabolism	PA3279	PA14_21620	IHMA87_01660	homolog_g3365
refseq|NC_002516.2|chromosome	peak31	2	484.92	10.107615	2843528	-223	2843285	2843705	-	PA2522	1	czcC	Cell wall/membrane/envelope biogenesis	PA2522	PA14_31970	IHMA87_02629	homolog_g2577	-290	2843418	2843838	+	PA2523	2	czcR	Signal transduction mechanisms	PA2523	PA14_31960	IHMA87_02628	homolog_g2578
refseq|NC_002516.2|chromosome	peak60	2	460.16	10.50567	5055962	-85	5055857	5056277	-	PA4514	1		Inorganic ion transport and metabolism	PA4514	PA14_58570		homolog_g4624	-133	5055695	5056115	+	PA4515	2		Function unknown	PA4515	PA14_58580	IHMA87_04837	homolog_g4625
refseq|NC_002516.2|chromosome	peak17	1	432.41	10.792595	1617319	-234	1617065	1617485	-	PA1489	2		General function prediction only	PA1489	PA14_45170		homolog_g1535
refseq|NC_002516.2|chromosome	peak21	2	413.29	10.51696	1677461	-16	1677425	1677845	-	PA1538	2		Inorganic ion transport and metabolism	PA1538	PA14_44560	IHMA87_03636	homolog_g1585	-98	1677159	1677579	+	PA1539	1		Transcription	PA1539	PA14_44540	IHMA87_03635	homolog_g1586
refseq|NC_002516.2|chromosome	peak73	1	393.65	10.169655	6198024	-31	6197655	6198075	+	PA5506	3		Transcription	PA5506	PA14_72650	IHMA87_06050	homolog_g5658
refseq|NC_002516.2|chromosome	peak20	1	380.2	7.632384999999999	1664922	-143	1664665	1665085	+	PA1528	2	zipA	"Cell cycle control, cell division, chromosome partitioning"	PA1528	PA14_44670	IHMA87_03647	homolog_g1574
refseq|NC_002516.2|chromosome	peak45	1	374.45	9.841755	3688821	-171	3688630	3689050	-	PA3294	3		Function unknown	PA3294	PA14_21450		homolog_g3380
refseq|NC_002516.2|chromosome	peak12	1	293.77	8.555055	1324411	-302	1324089	1324509	-	PA1221	6		"Secondary metabolites biosynthesis, transport and catabolism"	PA1221	PA14_48530		homolog_g1265
refseq|NC_002516.2|chromosome	peak47	2	289.01	8.292864999999999	3772752	-191	3772541	3772961	-	PA3360	1		Defense mechanisms	PA3360	PA14_20620	IHMA87_01588	homolog_g3448	-277	3772629	3773049	+	PA3361	1	lecB	Function unknown	PA3361	PA14_20610	IHMA87_01587	homolog_g3449
refseq|NC_002516.2|chromosome	peak32	1	275.78	8.258009999999999	2982435	-346	2982381	2982801	+	PA2637	13	nuoA	Energy production and conversion	PA2637	PA14_30020	IHMA87_02479	homolog_g2698
refseq|NC_002516.2|chromosome	peak54	2	219.25	7.005705	4663746	-108	4663454	4663874	+	PA4168	1	fpvB	Inorganic ion transport and metabolism	PA4168	PA14_09970		homolog_g4264	-235	4663491	4663911	-	PA4167	1		General function prediction only	PA4167	PA14_09980	IHMA87_00759	homolog_g4263
refseq|NC_002516.2|chromosome	peak37	1	209.14	6.96583	3203933	-65	3203598	3204018	+	PA2850	1	ohr	"Posttranslational modification, protein turnover, chaperones"	PA2850	PA14_27220	IHMA87_02117	homolog_g2920
refseq|NC_002516.2|chromosome	peak19	1	209.13	7.02296	1637877	-181	1637676	1638096	-	PA1507	1		Nucleotide transport and metabolism	PA1507	PA14_44950	IHMA87_03664	homolog_g1553
refseq|NC_002516.2|chromosome	peak57	1	183.07	6.54457	4753838	-130	4753688	4754108	-	PA4236	2	katA	Inorganic ion transport and metabolism	PA4236	PA14_09150	IHMA87_00702	homolog_g4332
refseq|NC_002516.2|chromosome	peak50	2	182.47	6.501975	4363182	-48	4362830	4363250	+	PA3895	1		Transcription	PA3895	PA14_13510	IHMA87_01046	homolog_g3991	-198	4362964	4363384	-	PA3894	2		Cell wall/membrane/envelope biogenesis	PA3894	PA14_13520	IHMA87_01047	homolog_g3990
refseq|NC_002516.2|chromosome	peak51	2	179.37	6.463675	4591050	-137	4590787	4591207	+	PA4108	1		Signal transduction mechanisms	PA4108	PA14_10820	IHMA87_00815	homolog_g4204	-187	4590843	4591263	-	PA4107	1		Function unknown	PA4107		IHMA87_00816	homolog_g4203
refseq|NC_002516.2|chromosome	peak9	1	165.61	6.162710000000001	1018029	-201	1017830	1018250	+	PA0931	1	pirA	Inorganic ion transport and metabolism	PA0931	PA14_52230	IHMA87_04306	homolog_g971
refseq|NC_002516.2|chromosome	peak61	1	156.38	5.983124999999999	5063897	-146	5063731	5064151	-	PA4520	1		Cell motility	PA4520	PA14_58650	IHMA87_04842	homolog_g4630
refseq|NC_002516.2|chromosome	peak0	1	144.89	4.48243	66013	-290	65903	66323	+	PA0051	1	phzH	Amino acid transport and metabolism	PA0051	PA14_00640		homolog_g63
refseq|NC_002516.2|chromosome	peak18	2	137.41	5.517385000000001	1632862	-144	1632606	1633026	+	PA1503	1		General function prediction only	PA1503	PA14_44990	IHMA87_03668	homolog_g1549	-185	1632657	1633077	-	PA1502	3	gcl	General function prediction only	PA1502	PA14_45000	IHMA87_03669	homolog_g1548
refseq|NC_002516.2|chromosome	peak1	1	118.78	4.297245	143541	-274	143247	143667	-	PA0123	1		Transcription	PA0123	PA14_01500	IHMA87_00126	homolog_g135
refseq|NC_002516.2|chromosome	peak65	1	111.21	4.96638	5487094	-121	5486815	5487235	+	PA4891	4	ureE	"Posttranslational modification, protein turnover, chaperones"	PA4891	PA14_64650	IHMA87_05380	homolog_g5025
refseq|NC_002516.2|chromosome	peak34	2	89.48	4.512035000000001	3110758	-143	3110501	3110921	+	PA2749	2	endA	"Replication, recombination and repair"	PA2749	PA14_28570	IHMA87_02333	homolog_g2813	-233	3110505	3110925	-	PA2748	1		"Translation, ribosomal structure and biogenesis"	PA2748	PA14_28590	IHMA87_02335	homolog_g2812
refseq|NC_002516.2|chromosome	peak36	1	77.73	4.23784	3166527	-56	3166451	3166871	-	PA2812	2		Defense mechanisms	PA2812	PA14_27770	IHMA87_02259	homolog_g2879
refseq|NC_002516.2|chromosome	peak52	2	75.83	4.183325	4609479	-88	4609167	4609587	+	PA4121	3		"Secondary metabolites biosynthesis, transport and catabolism"	PA4121	PA14_10650	IHMA87_00800	homolog_g4217	-132	4609327	4609747	-	PA4120	1		Transcription	PA4120	PA14_10660	IHMA87_00801	homolog_g4216
refseq|NC_002516.2|chromosome	peak72	1	73.18	4.10067	6152197	-189	6151986	6152406	+	PA5463	2		Function unknown	PA5463	PA14_72090	IHMA87_06006	homolog_g5613
refseq|NC_002516.2|chromosome	peak3	1	68.9	4.01344	188809	-311	188720	189140	+	PA0165	1		Cell wall/membrane/envelope biogenesis	PA0165	PA14_02060	IHMA87_00166	homolog_g177
refseq|NC_002516.2|chromosome	peak4	1	65.47	3.84376	213465	-354	213419	213839	+	PA0187	2		"Secondary metabolites biosynthesis, transport and catabolism"	PA0187			homolog_g199
refseq|NC_002516.2|chromosome	peak27	1	56.57	3.25425	2451408	-299	2451307	2451727	+	PA2229	2		Function unknown	PA2229		IHMA87_02879	homolog_g2285
refseq|NC_002516.2|chromosome	peak68	1	55.76	3.64569	5718788	-363	5718405	5718825	-	PA5078	2	opgG	Inorganic ion transport and metabolism	PA5078	PA14_67090	IHMA87_05560	homolog_g5214
refseq|NC_002516.2|chromosome	peak46	2	54.32	3.5008800000000004	3730330	-227	3730157	3730577	+	PA3327	7		"Secondary metabolites biosynthesis, transport and catabolism"	PA3327	PA14_21020		homolog_g3415	-254	3730056	3730476	-	PA3326	1		"Intracellular trafficking, secretion, and vesicular transport"	PA3326	PA14_21030	IHMA87_01612	homolog_g3414
refseq|NC_002516.2|chromosome	peak6	2	54.14	3.568365	471928	-96	471624	472044	+	PA0425	3	mexA	Cell wall/membrane/envelope biogenesis	PA0425	PA14_05530	IHMA87_00405	homolog_g443	-179	471729	472149	-	PA0424	1	mexR	Transcription	PA0424	PA14_05520	IHMA87_00404	homolog_g442
refseq|NC_002516.2|chromosome	peak2	1	52.11	3.54491	144099	-27	144052	144472	-	PA0125	2		Transcription	PA0125	PA14_01520	IHMA87_00128	homolog_g137
refseq|NC_002516.2|chromosome	peak13	2	44.21	3.31377	1342717	-69	1342628	1343048	-	PA1240	1		Lipid transport and metabolism	PA1240	PA14_48200		homolog_g1284	-96	1342413	1342833	+	PA1241	1		Transcription	PA1241	PA14_48190		homolog_g1285
refseq|NC_002516.2|chromosome	peak38	2	38.37	3.122405	3377005	-30	3376635	3377055	+	PA3015	1		Function unknown	PA3015	PA14_25060	IHMA87_01952	homolog_g3089	-398	3376587	3377007	-	PA3014	2	faoA	Lipid transport and metabolism	PA3014	PA14_25080	IHMA87_01953	homolog_g3088
refseq|NC_002516.2|chromosome	peak14	1	32.74	2.93929	1400633	-128	1400485	1400905	-	PA1288	1		Lipid transport and metabolism	PA1288	PA14_47540	IHMA87_03942	homolog_g1333
