## Supplementary Dataset 2 for "Determination of the Two-Component Systems regulatory network reveals core and accessory regulations across *Pseudomonas aeruginosa* lineages": CS8_PhoP-IHMA87_04038_IHMA.tab

chrom	peakID	number_of_putative_targets	log(qvalue)	fold_enrichment	summit_position	dist_to_ATG_target1	prom_start_1	prom_end_1	strand_1	first_gene_ID_1	number_of_genes_in_operon_1	name_1	COG_1	PAO1_ID_1	PA14_ID_1	IHMA87_ID_1	homolog_group_1	putative_target_2
IHMA87_1	peak77	2	127177.72	712.0861199999999	4161154	-92	4161042	4161462	-	IHMA87_03887	1		Function unknown	PA1343	PA14_46900	IHMA87_03887	homolog_g1389	-359	4161113	4161533	+	IHMA87_03888	4		Amino acid transport and metabolism	PA1342	PA14_46910	IHMA87_03888	homolog_g1388
IHMA87_1	peak78	2	118418.88	688.845855	4323570	-79	4323471	4323891	-	IHMA87_04039	1	oprH	Cell wall/membrane/envelope biogenesis	PA1178	PA14_49200	IHMA87_04039	homolog_g1222	-144	4323314	4323734	+	IHMA87_04040	6	napE	Energy production and conversion	PA1177	PA14_49210	IHMA87_04040	homolog_g1221
IHMA87_1	peak81	2	60048.52	387.04935	4445484	-92	4445176	4445596	+	IHMA87_04159	1				PA14_50750	IHMA87_04159	homolog_g6206	-99	4445365	4445785	-	IHMA87_04158	1		Cell wall/membrane/envelope biogenesis	PA1053	PA14_50740	IHMA87_04158	homolog_g1096
IHMA87_1	peak94	2	794.43	15.159465	5097704	-136	5097548	5097968	-	IHMA87_04778	6		"Secondary metabolites biosynthesis, transport and catabolism"	PA4456	PA14_57880	IHMA87_04778	homolog_g4566	-280	5097584	5098004	+	IHMA87_04779	5		General function prediction only	PA4457	PA14_57890	IHMA87_04779	homolog_g4567
IHMA87_1	peak87	2	680.03	13.105375	4605273	-61	4605192	4605612	-	IHMA87_04317	1		Function unknown	PA0921	PA14_52340	IHMA87_04317	homolog_g960	-188	4605061	4605481	+	IHMA87_04318	2		Function unknown	PA0920	PA14_52350	IHMA87_04318	homolog_g959
IHMA87_1	peak9	1	587.5	12.486545	634733	-381	634332	634752	-	IHMA87_00584	6	ostA	Cell wall/membrane/envelope biogenesis	PA0595	PA14_07770	IHMA87_00584	homolog_g616
IHMA87_1	peak32	1	237.7	7.0586	1550734	-189	1550525	1550945	-	IHMA87_01429	1					IHMA87_01429	homolog_g6618
IHMA87_1	peak34	1	168.77	5.673565	1690551	-392	1690139	1690559	-	IHMA87_01557	1	amrZ	Function unknown	PA3385	PA14_20290	IHMA87_01557	homolog_g3475
IHMA87_1	peak92	1	154.41	5.762275000000001	4948295	-167	4948062	4948482	+	IHMA87_04629	1		Function unknown	PA4327	PA14_56210	IHMA87_04629	homolog_g4434
IHMA87_1	peak5	1	116.71	5.200335000000001	389316	-293	389209	389629	+	IHMA87_00354	1	rpoH	Transcription	PA0376	PA14_04930	IHMA87_00354	homolog_g392
IHMA87_1	peak2	1	84.06	4.295095	307120	-321	307041	307461	+	IHMA87_00275	3	spuA	General function prediction only	PA0297	PA14_03870	IHMA87_00275	homolog_g312
IHMA87_1	peak16	1	72.81	4.025835000000001	849450	-113	849317	849737	-	IHMA87_00795	1		Carbohydrate transport and metabolism	PA4126	PA14_10600	IHMA87_00795	homolog_g4222
IHMA87_1	peak41	1	64.93	3.79945	1932315	-60	1932235	1932655	-	IHMA87_01799	1					IHMA87_01799	homolog_g6652
