## Supplementary Dataset 2 for "Determination of the Two-Component Systems regulatory network reveals core and accessory regulations across *Pseudomonas aeruginosa* lineages": CS8_PhoP-PA14_49180_PA14.tab

chrom	peakID	number_of_putative_targets	log(qvalue)	fold_enrichment	summit_position	dist_to_ATG_target1	prom_start_1	prom_end_1	strand_1	first_gene_ID_1	number_of_genes_in_operon_1	name_1	COG_1	PAO1_ID_1	PA14_ID_1	IHMA87_ID_1	homolog_group_1	putative_target_2
refseq|NC_008463.1|chromosome	peak81	2	220520.41	594.982175	4177569	-97	4177452	4177872	-	PA14_46900	1		Function unknown	PA1343	PA14_46900	IHMA87_03887	homolog_g1389	-355	4177524	4177944	+	PA14_46910	4		Amino acid transport and metabolism	PA1342	PA14_46910	IHMA87_03888	homolog_g1388
refseq|NC_008463.1|chromosome	peak35	1	202862.31	554.47458	1578338	-69	1578249	1578669	-	PA14_18370	8	arnB	Cell wall/membrane/envelope biogenesis	PA3552	PA14_18370		homolog_g3644
refseq|NC_008463.1|chromosome	peak83	2	170577.16	479.08798	4372092	-85	4371987	4372407	-	PA14_49200	1	oprH	Cell wall/membrane/envelope biogenesis	PA1178	PA14_49200	IHMA87_04039	homolog_g1222	-137	4371829	4372249	+	PA14_49210	6	napE	Energy production and conversion	PA1177	PA14_49210	IHMA87_04040	homolog_g1221
refseq|NC_008463.1|chromosome	peak87	2	104970.8	319.461165	4508757	-92	4508449	4508869	+	PA14_50750	1				PA14_50750	IHMA87_04159	homolog_g6206	-96	4508641	4509061	-	PA14_50740	1		Cell wall/membrane/envelope biogenesis	PA1053	PA14_50740	IHMA87_04158	homolog_g1096
refseq|NC_008463.1|chromosome	peak95	2	3021.11	20.927625	4644761	-64	4644677	4645097	-	PA14_52340	1		Function unknown	PA0921	PA14_52340	IHMA87_04317	homolog_g960	-185	4644546	4644966	+	PA14_52350	2		Function unknown	PA0920	PA14_52350	IHMA87_04318	homolog_g959
refseq|NC_008463.1|chromosome	peak106	2	2420.81	17.97699	5152617	-135	5152462	5152882	-	PA14_57880	5		"Secondary metabolites biosynthesis, transport and catabolism"	PA4456	PA14_57880	IHMA87_04778	homolog_g4566	-279	5152496	5152916	+	PA14_57890	5		General function prediction only	PA4457	PA14_57890	IHMA87_04779	homolog_g4567
refseq|NC_008463.1|chromosome	peak13	1	296.9	5.16861	435107	-312	435019	435439	+	PA14_04930	1	rpoH	Transcription	PA0376	PA14_04930	IHMA87_00354	homolog_g392
refseq|NC_008463.1|chromosome	peak103	1	262.83	4.859885	5018338	-174	5018112	5018532	+	PA14_56210	1		Function unknown	PA4327	PA14_56210	IHMA87_04629	homolog_g4434
refseq|NC_008463.1|chromosome	peak8	1	152.67	3.73333	348557	-302	348459	348879	+	PA14_03870	3	spuA	General function prediction only	PA0297	PA14_03870	IHMA87_00275	homolog_g312
refseq|NC_008463.1|chromosome	peak64	1	121.32	3.40963	3010979	-117	3010696	3011116	+	PA14_33890	2		Energy production and conversion	PA2379	PA14_33890	IHMA87_02776	homolog_g2435
refseq|NC_008463.1|chromosome	peak24	1	120.76	3.3923050000000003	913946	-114	913812	914232	-	PA14_10600	1		Carbohydrate transport and metabolism	PA4126	PA14_10600	IHMA87_00795	homolog_g4222
refseq|NC_008463.1|chromosome	peak60	1	117.66	3.34011	2744211	-196	2744007	2744427	+	PA14_31580	1		Lipid transport and metabolism	PA2550	PA14_31580	IHMA87_02599	homolog_g2605
refseq|NC_008463.1|chromosome	peak132	1	78.26	2.85095	5889925	-110	5889795	5890215	-	PA14_66110	1	wapR	Cell wall/membrane/envelope biogenesis	PA5000	PA14_66110	IHMA87_05484	homolog_g5136
refseq|NC_008463.1|chromosome	peak69	1	53.56	2.471145	3511849	-227	3511676	3512096	+	PA14_39470	1				PA14_39470		homolog_g6146
refseq|NC_008463.1|chromosome	peak59	2	53.47	2.47942	2733420	-143	2733163	2733583	+	PA14_31440	1		Function unknown	PA2559	PA14_31440	IHMA87_02589	homolog_g2614	-176	2733224	2733644	-	PA14_31430	1			PA2559.1	PA14_31430	IHMA87_02588	homolog_g2615
refseq|NC_008463.1|chromosome	peak27	2	53.23	2.49471	1035759	7	1035352	1035772	+	PA14_11980	1		"Secondary metabolites biosynthesis, transport and catabolism"	PA4009	PA14_11980	IHMA87_00919	homolog_g4105	-71	1035668	1036088	-	PA14_11970	2		"Replication, recombination and repair"	PA4010	PA14_11970	IHMA87_00918	homolog_g4106
refseq|NC_008463.1|chromosome	peak40	1	45.76	2.236785	1904032	-357	1903989	1904409	+	PA14_21890	1		General function prediction only	PA3256	PA14_21890	IHMA87_01688	homolog_g3339
refseq|NC_008463.1|chromosome	peak130	2	43.72	2.331205	5574438	-314	5574104	5574524	-	PA14_62480	1		Amino acid transport and metabolism	PA4722	PA14_62480	IHMA87_05196	homolog_g4848	-393	5574431	5574851	+	PA14_62510	1		"Translation, ribosomal structure and biogenesis"	PA4724	PA14_62510	IHMA87_05198	homolog_g4850
refseq|NC_008463.1|chromosome	peak12	1	43.62	2.334415	424352	-154	424178	424598	-	PA14_04790	1		Function unknown	PA0365	PA14_04790	IHMA87_00342	homolog_g381
refseq|NC_008463.1|chromosome	peak16	1	43.37	2.281915	639974	-116	639838	640258	-	PA14_07450	1		Function unknown	PA0574	PA14_07450		homolog_g594
refseq|NC_008463.1|chromosome	peak113	1	43.36	2.22557	5275167	-157	5274924	5275344	+	PA14_59220	1	pyoS5	Function unknown	PA0985	PA14_59220		homolog_g1026
refseq|NC_008463.1|chromosome	peak29	1	41.26	2.240255	1219490	-247	1219223	1219643	-	PA14_14280	1		Transcription	PA3845	PA14_14280	IHMA87_01104	homolog_g3940
refseq|NC_008463.1|chromosome	peak94	2	39.61	2.20339	4643989	-20	4643609	4644029	+	PA14_52330	1		Function unknown	PA0922	PA14_52330	IHMA87_04316	homolog_g961	-382	4643587	4644007	-	PA14_52310	1	dinB	"Replication, recombination and repair"	PA0923	PA14_52310	IHMA87_04314	homolog_g963
refseq|NC_008463.1|chromosome	peak15	1	34.03	2.164995	634824	-46	634758	635178	-	PA14_07420	2		Function unknown	PA0571	PA14_07420	IHMA87_00548	homolog_g591
refseq|NC_008463.1|chromosome	peak68	1	31.84	2.06829	3203732	-28	3203684	3204104	-	PA14_35990	2				PA14_35990		homolog_g6129
refseq|NC_008463.1|chromosome	peak128	2	25.03	1.968095	5475293	-72	5475201	5475621	-	PA14_61320	1		Function unknown	PA4634	PA14_61320	IHMA87_05096	homolog_g4750	-354	5475247	5475667	+	PA14_61330	1		Function unknown	PA4635	PA14_61330	IHMA87_05097	homolog_g4751
