## Supplementary Dataset 2 for "Determination of the Two-Component Systems regulatory network reveals core and accessory regulations across *Pseudomonas aeruginosa* lineages": CS8_PhoP-PA1179_PAO1.tab

chrom	peakID	number_of_putative_targets	log(qvalue)	fold_enrichment	summit_position	dist_to_ATG_target1	prom_start_1	prom_end_1	strand_1	first_gene_ID_1	number_of_genes_in_operon_1	name_1	COG_1	PAO1_ID_1	PA14_ID_1	IHMA87_ID_1	homolog_group_1	putative_target_2
refseq|NC_002516.2|chromosome	peak49	2	100585.88	310.61168	1457075	-100	1456775	1457195	+	PA1343	1		Function unknown	PA1343	PA14_46900	IHMA87_03887	homolog_g1389	-352	1456703	1457123	-	PA1342	4		Amino acid transport and metabolism	PA1342	PA14_46910	IHMA87_03888	homolog_g1388
refseq|NC_002516.2|chromosome	peak47	2	89757.14	282.735375	1276919	-87	1276606	1277026	+	PA1178	1	oprH	Cell wall/membrane/envelope biogenesis	PA1178	PA14_49200	IHMA87_04039	homolog_g1222	-135	1276764	1277184	-	PA1177	6	napE	Energy production and conversion	PA1177	PA14_49210	IHMA87_04040	homolog_g1221
refseq|NC_002516.2|chromosome	peak134	1	75466.02	245.133865	3979783	-77	3979460	3979880	+	PA3552	8	arnB	Cell wall/membrane/envelope biogenesis	PA3552	PA14_18370		homolog_g3644
refseq|NC_002516.2|chromosome	peak43	2	45096.97	161.04688	1141161	-81	1141060	1141480	-	PA1052a	1							-107	1140868	1141288	+	PA1053	1		Cell wall/membrane/envelope biogenesis	PA1053	PA14_50740	IHMA87_04158	homolog_g1096
refseq|NC_002516.2|chromosome	peak30	2	2867.54	20.383965	1006792	-68	1006460	1006880	+	PA0921	1		Function unknown	PA0921	PA14_52340	IHMA87_04317	homolog_g960	-181	1006591	1007011	-	PA0920	2		Function unknown	PA0920	PA14_52350	IHMA87_04318	homolog_g959
refseq|NC_002516.2|chromosome	peak166	2	2219.75	15.806250000000002	4989028	-137	4988871	4989291	-	PA4456	6		"Secondary metabolites biosynthesis, transport and catabolism"	PA4456	PA14_57880	IHMA87_04778	homolog_g4566	-277	4988905	4989325	+	PA4457	5		General function prediction only	PA4457	PA14_57890	IHMA87_04779	homolog_g4567
refseq|NC_002516.2|chromosome	peak14	1	789.9	8.921455	420397	-286	420283	420703	+	PA0376	1	rpoH	Transcription	PA0376	PA14_04930	IHMA87_00354	homolog_g392
refseq|NC_002516.2|chromosome	peak162	1	412.88	6.188305	4854902	-170	4854672	4855092	+	PA4327	1		Function unknown	PA4327	PA14_56210	IHMA87_04629	homolog_g4434
refseq|NC_002516.2|chromosome	peak154	1	188.56	4.16637	4613914	-110	4613624	4614044	+	PA4126	1		Carbohydrate transport and metabolism	PA4126	PA14_10600	IHMA87_00795	homolog_g4222
refseq|NC_002516.2|chromosome	peak9	1	166.86	3.791005	334424	-310	334334	334754	+	PA0297	3	spuA	General function prediction only	PA0297	PA14_03870	IHMA87_00275	homolog_g312
refseq|NC_002516.2|chromosome	peak96	2	137.01	3.604755	2883172	15	2882757	2883177	+	PA2551	1		Transcription	PA2551	PA14_31560	IHMA87_02598	homolog_g2606	-189	2882963	2883383	-	PA2550	1		Lipid transport and metabolism	PA2550	PA14_31580	IHMA87_02599	homolog_g2605
refseq|NC_002516.2|chromosome	peak83	1	118.38	3.38846	2632816	-118	2632678	2633098	-	PA2379	2		Energy production and conversion	PA2379	PA14_33890	IHMA87_02776	homolog_g2435
refseq|NC_002516.2|chromosome	peak184	1	77.29	2.8184050000000003	5618532	-114	5618398	5618818	-	PA5000	1	wapR	Cell wall/membrane/envelope biogenesis	PA5000	PA14_66110	IHMA87_05484	homolog_g5136
refseq|NC_002516.2|chromosome	peak31	1	63.57	2.555845	1007532	16	1007528	1007948	-	PA0922	1		Function unknown	PA0922	PA14_52330	IHMA87_04316	homolog_g961
refseq|NC_002516.2|chromosome	peak150	2	63.14	2.5476849999999995	4490488	10	4490478	4490898	-	PA4009	1		"Secondary metabolites biosynthesis, transport and catabolism"	PA4009	PA14_11980	IHMA87_00919	homolog_g4105	-74	4490162	4490582	+	PA4010	2		"Replication, recombination and repair"	PA4010	PA14_11970	IHMA87_00918	homolog_g4106
refseq|NC_002516.2|chromosome	peak116	1	62.12	2.50157	3523946	-66	3523612	3524032	+	PA3139.1	1		Function unknown	PA3139.1			homolog_g3222
refseq|NC_002516.2|chromosome	peak145	1	60.87	2.571245	4306139	-241	4305980	4306400	+	PA3845	1		Transcription	PA3845	PA14_14280	IHMA87_01104	homolog_g3940
refseq|NC_002516.2|chromosome	peak135	1	51.33	2.4056	4080438	-215	4080203	4080623	-	PA3641	1		Amino acid transport and metabolism	PA3641	PA14_17250	IHMA87_01328	homolog_g3735
refseq|NC_002516.2|chromosome	peak97	2	48.02	2.41234	2893991	-156	2893747	2894167	+	PA2559.1	1			PA2559.1	PA14_31430	IHMA87_02588	homolog_g2615	-163	2893808	2894228	-	PA2559	1		Function unknown	PA2559	PA14_31440	IHMA87_02589	homolog_g2614
refseq|NC_002516.2|chromosome	peak124	1	46.06	2.29314	3643186	-352	3642814	3643234	-	PA3256	1		General function prediction only	PA3256	PA14_21890	IHMA87_01688	homolog_g3339
refseq|NC_002516.2|chromosome	peak60	1	42.5	2.294375	1661050	-362	1661012	1661432	+	PA1527	1		"Cell cycle control, cell division, chromosome partitioning"	PA1527	PA14_44680	IHMA87_03648	homolog_g1573
refseq|NC_002516.2|chromosome	peak59	2	41.16	2.29766	1595730	-12	1595698	1596118	-	PA1466	1		"Posttranslational modification, protein turnover, chaperones"	PA1466	PA14_45470	IHMA87_03699	homolog_g1512	-97	1595427	1595847	+	PA1467	1		Transcription	PA1467	PA14_45460	IHMA87_03698	homolog_g1513
refseq|NC_002516.2|chromosome	peak176	2	37.55	2.23514	5203325	-83	5203222	5203642	-	PA4634	1		Function unknown	PA4634	PA14_61320	IHMA87_05096	homolog_g4750	-343	5203268	5203688	+	PA4635	1		Function unknown	PA4635	PA14_61330	IHMA87_05097	homolog_g4751
refseq|NC_002516.2|chromosome	peak13	1	37.28	2.210705	409612	-163	409429	409849	-	PA0365	1		Function unknown	PA0365	PA14_04790	IHMA87_00342	homolog_g381
refseq|NC_002516.2|chromosome	peak19	1	35.36	2.190985	624846	-43	624783	625203	-	PA0571	2		Function unknown	PA0571	PA14_07420	IHMA87_00548	homolog_g591
refseq|NC_002516.2|chromosome	peak179	2	33.36	2.0739850000000004	5302512	-319	5302173	5302593	-	PA4722	1		Amino acid transport and metabolism	PA4722	PA14_62480	IHMA87_05196	homolog_g4848	-388	5302500	5302920	+	PA4724	1		"Translation, ribosomal structure and biogenesis"	PA4724	PA14_62510	IHMA87_05198	homolog_g4850
refseq|NC_002516.2|chromosome	peak75	1	30.29	2.09653	2291502	-289	2291391	2291811	+	PA2083	1		Inorganic ion transport and metabolism	PA2083	PA14_37570		homolog_g2138
refseq|NC_002516.2|chromosome	peak115	2	30.05	2.071825	3483464	-42	3483402	3483822	-	PA3103	9	xcpR	Cell motility	PA3103	PA14_23990	IHMA87_01842	homolog_g3181	-178	3483242	3483662	+	PA3104	2	xcpP	Function unknown	PA3104	PA14_23980	IHMA87_01841	homolog_g3182
refseq|NC_002516.2|chromosome	peak101	1	28.95	2.078665	3017332	-362	3016950	3017370	-	PA2668	1		Function unknown	PA2668			homolog_g2729
refseq|NC_002516.2|chromosome	peak61	1	28.91	2.074165	1789989	-270	1789699	1790119	-	PA1643a	1
refseq|NC_002516.2|chromosome	peak190	1	28.45	2.02493	5799783	-353	5799410	5799830	-	PA5150	1		General function prediction only	PA5150	PA14_68040	IHMA87_05630	homolog_g5288
refseq|NC_002516.2|chromosome	peak73	1	28.11	2.038295	2150248	-276	2150124	2150544	+	PA1968	1		Function unknown	PA1968	PA14_39080	IHMA87_03152	homolog_g2023
refseq|NC_002516.2|chromosome	peak22	1	27.75	2.036095	681026	-368	680994	681414	+	PA0622	2		General function prediction only	PA0622	PA14_08070	IHMA87_00614	homolog_g643
refseq|NC_002516.2|chromosome	peak98	1	24.92	1.981875	2904943	-36	2904887	2905307	-	PA2569	1		Function unknown	PA2569	PA14_31300		homolog_g2626
refseq|NC_002516.2|chromosome	peak183	1	21.97	1.926245	5506848	-239	5506589	5507009	-	PA4907	1		General function prediction only	PA4907	PA14_64840	IHMA87_05397	homolog_g5041
refseq|NC_002516.2|chromosome	peak93	1	21.09	1.88847	2836074	-20	2836034	2836454	-	PA2518	4	xylX	General function prediction only	PA2518	PA14_32080	IHMA87_02633	homolog_g2573
refseq|NC_002516.2|chromosome	peak131	1	18.95	1.85785	3803309	-308	3803217	3803637	+	PA3398	1		Transcription	PA3398	PA14_20130	IHMA87_01545	homolog_g3488
