## Supplementary Dataset 2 for "Determination of the Two-Component Systems regulatory network reveals core and accessory regulations across *Pseudomonas aeruginosa* lineages": CS9_AauR-IHMA87_03895_IHMA.tab

chrom	peakID	number_of_putative_targets	log(qvalue)	fold_enrichment	summit_position	dist_to_ATG_target1	prom_start_1	prom_end_1	strand_1	first_gene_ID_1	number_of_genes_in_operon_1	name_1	COG_1	PAO1_ID_1	PA14_ID_1	IHMA87_ID_1	homolog_group_1	putative_target_2
IHMA87_1	peak23	2	520.57	65.1961	4161240	-178	4161042	4161462	-	IHMA87_03887	1		Function unknown	PA1343	PA14_46900	IHMA87_03887	homolog_g1389	-273	4161113	4161533	+	IHMA87_03888	4		Amino acid transport and metabolism	PA1342	PA14_46910	IHMA87_03888	homolog_g1388
IHMA87_1	peak2	1	485.74	58.84638	273965	-79	273866	274286	-	IHMA87_00242	1		Function unknown	PA0263.1		IHMA87_00242	homolog_g277
IHMA87_1	peak15	1	77.53	14.882415000000002	3539023	-344	3538659	3539079	-	IHMA87_03274	1		"Posttranslational modification, protein turnover, chaperones"	PA1847	PA14_40630	IHMA87_03274	homolog_g1902
IHMA87_1	peak25	1	52.59	12.437385	4403851	-91	4403740	4404160	-	IHMA87_04115	1					IHMA87_04115	homolog_g7259
IHMA87_1	peak18	1	43.88	10.534875	3736037	14	3736031	3736451	-	IHMA87_03478	1		Cell wall/membrane/envelope biogenesis	PA1689	PA14_42670	IHMA87_03478	homolog_g1738
