## Supplementary Dataset 2 for "Determination of the Two-Component Systems regulatory network reveals core and accessory regulations across *Pseudomonas aeruginosa* lineages": CS9_AauR-PA14_46990_PA14.tab

chrom	peakID	number_of_putative_targets	log(qvalue)	fold_enrichment	summit_position	dist_to_ATG_target1	prom_start_1	prom_end_1	strand_1	first_gene_ID_1	number_of_genes_in_operon_1	name_1	COG_1	PAO1_ID_1	PA14_ID_1	IHMA87_ID_1	homolog_group_1	putative_target_2
refseq|NC_008463.1|chromosome	peak52	2	1666.44	86.71007499999999	4177652	-180	4177452	4177872	-	PA14_46900	1		Function unknown	PA1343	PA14_46900	IHMA87_03887	homolog_g1389	-272	4177524	4177944	+	PA14_46910	4		Amino acid transport and metabolism	PA1342	PA14_46910	IHMA87_03888	homolog_g1388
refseq|NC_008463.1|chromosome	peak17	1	225.97	22.88078	1177274	-282	1176972	1177392	-	PA14_13690	1		Coenzyme transport and metabolism	PA3882	PA14_13690	IHMA87_01061	homolog_g3978
refseq|NC_008463.1|chromosome	peak36	1	150.44	16.369835	2899744	-83	2899427	2899847	+	PA14_33120	1		Function unknown	PA2436	PA14_33120	IHMA87_02711	homolog_g2491
refseq|NC_008463.1|chromosome	peak4	1	121.41	14.435195	464427	-305	464102	464522	-	PA14_05310	1	gshB	"Translation, ribosomal structure and biogenesis"	PA0407	PA14_05310	IHMA87_00386	homolog_g423
refseq|NC_008463.1|chromosome	peak0	1	96.11	12.68184	37270	-348	36902	37322	-	PA14_00430	2	PA0034	Transcription	PA0034	PA14_00430	IHMA87_00036	homolog_g46
refseq|NC_008463.1|chromosome	peak60	1	71.13	9.712485	5523742	-134	5523588	5524008	-	PA14_61940	2		Function unknown	PA4682	PA14_61940	IHMA87_05148	homolog_g4801
refseq|NC_008463.1|chromosome	peak42	1	56.62	8.86034	3627348	-336	3626992	3627412	-	PA14_40630	1		"Posttranslational modification, protein turnover, chaperones"	PA1847	PA14_40630	IHMA87_03274	homolog_g1902
refseq|NC_008463.1|chromosome	peak25	1	45.82	7.80148	1803897	-365	1803512	1803932	-	PA14_20940	1		Lipid transport and metabolism	PA3334	PA14_20940		homolog_g3422
