## Supplementary Dataset 2 for "Determination of the Two-Component Systems regulatory network reveals core and accessory regulations across *Pseudomonas aeruginosa* lineages": CS10_PA1397-IHMA87_03790_IHMA.tab

chrom	peakID	number_of_putative_targets	log(qvalue)	fold_enrichment	summit_position	dist_to_ATG_target1	prom_start_1	prom_end_1	strand_1	first_gene_ID_1	number_of_genes_in_operon_1	name_1	COG_1	PAO1_ID_1	PA14_ID_1	IHMA87_ID_1	homolog_group_1	putative_target_2
IHMA87_1	peak12	2	41577.15	697.56012	1414626	-137	1414469	1414889	-	IHMA87_01307	1		Function unknown	PA3661	PA14_17000	IHMA87_01307	homolog_g3755	-186	1414412	1414832	+	IHMA87_01308	1		Inorganic ion transport and metabolism	PA3660	PA14_17010	IHMA87_01308	homolog_g3754
IHMA87_1	peak45	2	15737.59	330.27121	4064785	-96	4064669	4065089	-	IHMA87_03792	1		Function unknown	PA1395	PA14_46380	IHMA87_03792	homolog_g1441	-268	4064653	4065073	+	IHMA87_03793	1					IHMA87_03793	homolog_g7207
IHMA87_1	peak53	1	2483.79	71.26801	4544294	-137	4544137	4544557	-	IHMA87_04250	1					IHMA87_04250	homolog_g7299
IHMA87_1	peak26	1	1837.52	59.41865	2541103	-327	2541030	2541450	+	IHMA87_02426	1					IHMA87_02426	homolog_g6895
IHMA87_1	peak38	1	1354.75	45.371785	3151988	-72	3151660	3152080	+	IHMA87_02924	1		Function unknown	PA2205	PA14_36190	IHMA87_02924	homolog_g2261
IHMA87_1	peak51	2	1337.59	46.33049	4528008	-14	4527974	4528394	-	IHMA87_04239	1					IHMA87_04239	homolog_g7289	-86	4527694	4528114	+	IHMA87_04240	1		Function unknown	PA0989	PA14_51500	IHMA87_04240	homolog_g1030
IHMA87_1	peak59	2	1079.38	38.007115	4924260	-126	4923986	4924406	+	IHMA87_04607	1	flp	"Intracellular trafficking, secretion, and vesicular transport"	PA4306	PA14_55940	IHMA87_04607	homolog_g4413	-288	4923952	4924372	-	IHMA87_04606	7	rcpC	"Intracellular trafficking, secretion, and vesicular transport"	PA4305	PA14_55930	IHMA87_04606	homolog_g4412
IHMA87_2	peak84	1	1021.92	35.94304	49107	-275	48812	49232	-	IHMA87_06166	1					IHMA87_06166	homolog_g7642
IHMA87_1	peak4	2	566.73	25.884155	553149	-94	552843	553263	+	IHMA87_00511	1		Transcription	PA0533	PA14_06950	IHMA87_00511	homolog_g553	-192	552937	553357	-	IHMA87_00510	1					IHMA87_00510	homolog_g6496
IHMA87_1	peak49	1	424.16	21.28562	4490326	-64	4489990	4490410	+	IHMA87_04206	2					IHMA87_04206	homolog_g7276
IHMA87_1	peak54	1	337.82	16.871425	4882309	-172	4882117	4882537	-	IHMA87_04577	1					IHMA87_04577	homolog_g7356
IHMA87_1	peak9	1	323.71	15.964925	693777	-168	693545	693965	+	IHMA87_00649	1					IHMA87_00649	homolog_g6523
IHMA87_1	peak70	1	317.92	16.801905	5491375	-166	5491189	5491609	-	IHMA87_05158	1					IHMA87_05158	homolog_g7465
IHMA87_1	peak75	1	316.5	16.83477	6287707	-164	6287523	6287943	-	IHMA87_05896	1					IHMA87_05896	homolog_g7563
IHMA87_1	peak42	1	200.61	12.26479	3594971	-141	3594810	3595230	-	IHMA87_03324	1	hupB	"Replication, recombination and repair"	PA1804	PA14_41210	IHMA87_03324	homolog_g1858
IHMA87_1	peak69	1	133.8	9.529725	5450704	-86	5450598	5451018	-	IHMA87_05120	1	pagL	Function unknown	PA4661	PA14_61650	IHMA87_05120	homolog_g4777
IHMA87_1	peak58	2	81.13	7.0769850000000005	4913306	-35	4912941	4913361	+	IHMA87_04596	1	fppA	"Intracellular trafficking, secretion, and vesicular transport"	PA4295	PA14_55800	IHMA87_04596	homolog_g4402	-71	4913215	4913635	-	IHMA87_04595	2		Function unknown	PA4294	PA14_55790	IHMA87_04595	homolog_g4401
