## Supplementary Dataset 2 for "Determination of the Two-Component Systems regulatory network reveals core and accessory regulations across *Pseudomonas aeruginosa* lineages": CS10_PA1397-PA14_46360_PA14.tab

chrom	peakID	number_of_putative_targets	log(qvalue)	fold_enrichment	summit_position	dist_to_ATG_target1	prom_start_1	prom_end_1	strand_1	first_gene_ID_1	number_of_genes_in_operon_1	name_1	COG_1	PAO1_ID_1	PA14_ID_1	IHMA87_ID_1	homolog_group_1	putative_target_2
refseq|NC_008463.1|chromosome	peak28	1	76825.67	1178.999265	3224451	-74	3224125	3224545	+	PA14_36190	1		Function unknown	PA2205	PA14_36190	IHMA87_02924	homolog_g2261
refseq|NC_008463.1|chromosome	peak13	1	72355.93	1192.27902	1936472	-368	1936084	1936504	-	PA14_22220	2				PA14_22220		homolog_g5970
refseq|NC_008463.1|chromosome	peak8	2	58593.19	936.057985	1456067	-104	1455771	1456191	+	PA14_17010	1		Inorganic ion transport and metabolism	PA3660	PA14_17010	IHMA87_01308	homolog_g3754	-134	1455913	1456333	-	PA14_17000	1		Function unknown	PA3661	PA14_17000	IHMA87_01307	homolog_g3755
refseq|NC_008463.1|chromosome	peak11	1	51874.75	737.5207499999999	1923036	-341	1922675	1923095	-	PA14_22080	1				PA14_22080		homolog_g5959
refseq|NC_008463.1|chromosome	peak39	1	11304.05	218.82534	4562422	-334	4562068	4562488	-	PA14_51330	1	nadA	Coenzyme transport and metabolism	PA1004	PA14_51330	IHMA87_04223	homolog_g1045
refseq|NC_008463.1|chromosome	peak35	2	10453.58	185.96073	4353248	-39	4352887	4353307	+	PA14_49020	1				PA14_49020		homolog_g6196	-89	4353139	4353559	-	PA14_49010	4				PA14_49010		homolog_g6195
refseq|NC_008463.1|chromosome	peak64	1	9685.03	191.611995	6228365	-29	6227994	6228414	+	PA14_69850	1		Cell wall/membrane/envelope biogenesis	PA5291	PA14_69850		homolog_g5435
refseq|NC_008463.1|chromosome	peak4	1	9442.27	182.87831	601337	-81	601018	601438	+	PA14_06950	1		Transcription	PA0533	PA14_06950	IHMA87_00511	homolog_g553
refseq|NC_008463.1|chromosome	peak40	1	7070.8	153.554685	4578982	-87	4578669	4579089	+	PA14_51500	1		Function unknown	PA0989	PA14_51500	IHMA87_04240	homolog_g1030
refseq|NC_008463.1|chromosome	peak0	1	5379.68	119.54567	54781	-128	54509	54929	+	PA14_00530	1		Function unknown	PA0042	PA14_00530		homolog_g54
refseq|NC_008463.1|chromosome	peak50	2	2886.18	66.06021	4994303	-106	4994009	4994429	+	PA14_55940	1	flp	"Intracellular trafficking, secretion, and vesicular transport"	PA4306	PA14_55940	IHMA87_04607	homolog_g4413	-304	4993979	4994399	-	PA14_55930	7	rcpC	"Intracellular trafficking, secretion, and vesicular transport"	PA4305	PA14_55930	IHMA87_04606	homolog_g4412
refseq|NC_008463.1|chromosome	peak32	2	803.22	28.477915	4127887	-102	4127765	4128185	-	PA14_46390	1		Function unknown	PA1394	PA14_46390		homolog_g1440	-372	4127495	4127915	-	PA14_46380	1		Function unknown	PA1395	PA14_46380	IHMA87_03792	homolog_g1441
refseq|NC_008463.1|chromosome	peak14	2	675.43	23.14791	1938805	-5	1938780	1939200	-	PA14_22260	1				PA14_22260		homolog_g5974	-388	1938397	1938817	-	PA14_22250	1				PA14_22250		homolog_g5973
refseq|NC_008463.1|chromosome	peak20	1	444.38	16.457160000000002	2846700	-58	2846358	2846778	+	PA14_32780	2		"Intracellular trafficking, secretion, and vesicular transport"	PA2463	PA14_32780		homolog_g2518
refseq|NC_008463.1|chromosome	peak54	1	436.63	16.005850000000002	5303409	-76	5303085	5303505	+	PA14_59590	1				PA14_59590		homolog_g6326
refseq|NC_008463.1|chromosome	peak1	1	257.64	11.45426	278396	-114	278110	278530	+	PA14_03163	2				PA14_03163		homolog_g5849
refseq|NC_008463.1|chromosome	peak30	1	247.53	12.20607	3676047	-129	3675898	3676318	-	PA14_41210	1	hupB	"Replication, recombination and repair"	PA1804	PA14_41210	IHMA87_03324	homolog_g1858
refseq|NC_008463.1|chromosome	peak7	1	235.04	11.573865	1230994	-213	1230807	1231227	+	PA14_14430	1		Function unknown	PA3835	PA14_14430	IHMA87_01118	homolog_g3930
refseq|NC_008463.1|chromosome	peak58	1	216.1	12.014	5502014	-91	5501903	5502323	-	PA14_61650	1	pagL	Function unknown	PA4661	PA14_61650	IHMA87_05120	homolog_g4777
refseq|NC_008463.1|chromosome	peak44	1	183.6	9.74619	4861585	-140	4861425	4861845	-	PA14_54860	1				PA14_54860		homolog_g6236
refseq|NC_008463.1|chromosome	peak51	2	178.15	9.29409	5045456	-6	5045430	5045850	-	PA14_56600	1		Function unknown	PA4353	PA14_56600	IHMA87_04668	homolog_g4460	-147	5045203	5045623	+	PA14_56620	3		Transcription	PA4354	PA14_56620	IHMA87_04669	homolog_g4461
