## Supplementary Dataset 2 for "Determination of the Two-Component Systems regulatory network reveals core and accessory regulations across *Pseudomonas aeruginosa* lineages": CS10_PA1397_PAO1.tab

chrom	peakID	number_of_putative_targets	log(qvalue)	fold_enrichment	summit_position	dist_to_ATG_target1	prom_start_1	prom_end_1	strand_1	first_gene_ID_1	number_of_genes_in_operon_1	name_1	COG_1	PAO1_ID_1	PA14_ID_1	IHMA87_ID_1	homolog_group_1	putative_target_2
refseq|NC_002516.2|chromosome	peak114	2	111912.31	479.238375	4101950	-101	4101829	4102249	-	PA3660	1		Inorganic ion transport and metabolism	PA3660	PA14_17010	IHMA87_01308	homolog_g3754	-137	4101687	4102107	+	PA3661	1		Function unknown	PA3661	PA14_17000	IHMA87_01307	homolog_g3755
refseq|NC_002516.2|chromosome	peak68	1	109999.28	488.749805	2424473	-73	2424380	2424800	-	PA2205	1		Function unknown	PA2205	PA14_36190	IHMA87_02924	homolog_g2261
refseq|NC_002516.2|chromosome	peak14	1	28611.28	167.38837	591362	-83	591045	591465	+	PA0533	1		Transcription	PA0533	PA14_06950	IHMA87_00511	homolog_g553
refseq|NC_002516.2|chromosome	peak32	1	27179.52	150.06149	1070943	-89	1070834	1071254	-	PA0989	1		Function unknown	PA0989	PA14_51500	IHMA87_04240	homolog_g1030
refseq|NC_002516.2|chromosome	peak76	1	25253.2	97.251895	2450841	-76	2450745	2451165	-	PA2228	1		Defense mechanisms	PA2228			homolog_g2284
refseq|NC_002516.2|chromosome	peak2	1	17561.79	98.969875	56418	-128	56146	56566	+	PA0042	1		Function unknown	PA0042	PA14_00530		homolog_g54
refseq|NC_002516.2|chromosome	peak34	1	17068.79	89.574635	1087508	-335	1087443	1087863	+	PA1004	1	nadA	Coenzyme transport and metabolism	PA1004	PA14_51330	IHMA87_04223	homolog_g1045
refseq|NC_002516.2|chromosome	peak155	1	16758.85	83.09536	5955148	-32	5954780	5955200	+	PA5291	1		Cell wall/membrane/envelope biogenesis	PA5291	PA14_69850		homolog_g5435
refseq|NC_002516.2|chromosome	peak134	2	16282.02	91.657425	4830836	-128	4830564	4830984	+	PA4306	1	flp	"Intracellular trafficking, secretion, and vesicular transport"	PA4306	PA14_55940	IHMA87_04607	homolog_g4413	-282	4830534	4830954	-	PA4305	7	rcpC	"Intracellular trafficking, secretion, and vesicular transport"	PA4305	PA14_55930	IHMA87_04606	homolog_g4412
refseq|NC_002516.2|chromosome	peak116	1	6595.8	41.52522	4294932	-327	4294585	4295005	-	PA3835	1		Function unknown	PA3835	PA14_14430	IHMA87_01118	homolog_g3930
refseq|NC_002516.2|chromosome	peak85	1	3906.28	37.167655	2780675	-61	2780594	2781014	-	PA2463	2		"Intracellular trafficking, secretion, and vesicular transport"	PA2463	PA14_32780		homolog_g2518
refseq|NC_002516.2|chromosome	peak21	1	3727.81	27.86984	726964	-172	726736	727156	+	PA0668.5	1		Function unknown	PA0668.5			homolog_g694
refseq|NC_002516.2|chromosome	peak128	1	3590.93	26.84972	4788855	-162	4788673	4789093	-	PA4280.1	1		Function unknown	PA4280.1			homolog_g4383
refseq|NC_002516.2|chromosome	peak142	1	3506.32	25.56342	5264390	-171	5264199	5264619	-	PA4690.1	1		Function unknown	PA4690.1			homolog_g4809
refseq|NC_002516.2|chromosome	peak156	1	3444.53	24.03021	6039874	-171	6039683	6040103	-	PA5369.1	1		Function unknown	PA5369.1			homolog_g5515
refseq|NC_002516.2|chromosome	peak49	3	3243.43	31.937275	1516326	-107	1516033	1516453	+	PA1394	1		Function unknown	PA1394	PA14_46390		homolog_g1440	-399	1515907	1516327	-	PA1393	1	cysC	Inorganic ion transport and metabolism	PA1393			homolog_g1439	-377	1516303	1516723	+	PA1395	1		Function unknown	PA1395	PA14_46380	IHMA87_03792	homolog_g1441
refseq|NC_002516.2|chromosome	peak140	1	2021.39	22.13896	5230067	-87	5229960	5230380	-	PA4661	1	pagL	Function unknown	PA4661	PA14_61650	IHMA87_05120	homolog_g4777
refseq|NC_002516.2|chromosome	peak61	2	1920.81	18.792525	2036222	-219	2036041	2036461	+	PA1874	4		Cell wall/membrane/envelope biogenesis	PA1874	PA14_40260		homolog_g1929	-282	2035920	2036340	-	PA1873	1		Inorganic ion transport and metabolism	PA1873	PA14_40270		homolog_g1928
refseq|NC_002516.2|chromosome	peak59	1	1810.63	18.36502	1958619	-140	1958359	1958779	+	PA1804	1	hupB	"Replication, recombination and repair"	PA1804	PA14_41210	IHMA87_03324	homolog_g1858
refseq|NC_002516.2|chromosome	peak135	2	1606.88	19.2823	4881908	-8	4881880	4882300	-	PA4353	1		Function unknown	PA4353	PA14_56600	IHMA87_04668	homolog_g4460	-145	4881653	4882073	+	PA4354	3		Transcription	PA4354	PA14_56620	IHMA87_04669	homolog_g4461
refseq|NC_002516.2|chromosome	peak133	2	1565.97	19.00707	4819893	-29	4819844	4820264	-	PA4294	1		Function unknown	PA4294	PA14_55790	IHMA87_04595	homolog_g4401	-35	4819528	4819948	+	PA4295	1	fppA	"Intracellular trafficking, secretion, and vesicular transport"	PA4295	PA14_55800	IHMA87_04596	homolog_g4402
refseq|NC_002516.2|chromosome	peak139	2	1320.9	17.383235	5203425	-183	5203222	5203642	-	PA4634	1		Function unknown	PA4634	PA14_61320	IHMA87_05096	homolog_g4750	-243	5203268	5203688	+	PA4635	1		Function unknown	PA4635	PA14_61330	IHMA87_05097	homolog_g4751
refseq|NC_002516.2|chromosome	peak84	1	1007.67	11.26134	2761440	-89	2761331	2761751	-	PA2461	1		Function unknown	PA2461			homolog_g2516
refseq|NC_002516.2|chromosome	peak145	1	880.01	11.75879	5267986	-327	5267639	5268059	-	PA4690.4	1		Function unknown	PA4690.4			homolog_g4812
refseq|NC_002516.2|chromosome	peak51	1	859.65	13.15906	1557917	-254	1557771	1558191	+	PA1430	1	lasR	Transcription	PA1430	PA14_45960	IHMA87_03737	homolog_g1476
refseq|NC_002516.2|chromosome	peak19	1	845.27	11.147035	723358	-338	723296	723716	+	PA0668.2	1		Function unknown	PA0668.2			homolog_g691
refseq|NC_002516.2|chromosome	peak159	1	823.04	10.947075	6043472	-329	6043123	6043543	-	PA5369.4	1		Function unknown	PA5369.4			homolog_g5518
refseq|NC_002516.2|chromosome	peak130	1	806.11	10.470505	4792452	-321	4792111	4792531	-	PA4280.4	1		Function unknown	PA4280.4			homolog_g4386
refseq|NC_002516.2|chromosome	peak86	2	628.09	10.846235	2876492	-63	2876155	2876575	+	PA2545	1	xthA	"Replication, recombination and repair"	PA2545	PA14_31650	IHMA87_02605	homolog_g2600	-82	2876390	2876810	-	PA2544	1		General function prediction only	PA2544	PA14_31660	IHMA87_02606	homolog_g2599
refseq|NC_002516.2|chromosome	peak63	1	590.95	10.405685000000002	2164998	-215	2164813	2165233	+	PA1979	2	eraS	Signal transduction mechanisms	PA1979	PA14_38910		homolog_g2034
refseq|NC_002516.2|chromosome	peak77	2	573.39	10.11594	2472979	-76	2472883	2473303	-	PA2246	1	bkdR	Transcription	PA2246	PA14_35540	IHMA87_02851	homolog_g2302	-234	2472813	2473233	+	PA2247	4	bkdA1	Energy production and conversion	PA2247	PA14_35530		homolog_g2303
refseq|NC_002516.2|chromosome	peak87	2	431.69	7.72893	2934414	-26	2934368	2934788	-	PA2591	1		Transcription	PA2591	PA14_30580		homolog_g2651	-127	2934141	2934561	+	PA2592	1		Amino acid transport and metabolism	PA2592	PA14_30570	IHMA87_02515	homolog_g2652
refseq|NC_002516.2|chromosome	peak80	2	424.99	7.989924999999999	2653412	-23	2653035	2653455	+	PA2397	2	pvdE	Inorganic ion transport and metabolism	PA2397	PA14_33690	IHMA87_02758	homolog_g2453	-355	2653037	2653457	-	PA2396	1	pvdF	Nucleotide transport and metabolism	PA2396	PA14_33700	IHMA87_02759	homolog_g2452
refseq|NC_002516.2|chromosome	peak78	1	379.24	8.12361	2545024	-78	2544926	2545346	-	PA2305	1	ambB	"Secondary metabolites biosynthesis, transport and catabolism"	PA2305	PA14_34810		homolog_g2361
refseq|NC_002516.2|chromosome	peak111	2	345.77	7.50394	3730409	-148	3730157	3730577	+	PA3327	7		"Secondary metabolites biosynthesis, transport and catabolism"	PA3327	PA14_21020		homolog_g3415	-333	3730056	3730476	-	PA3326	1		"Intracellular trafficking, secretion, and vesicular transport"	PA3326	PA14_21030	IHMA87_01612	homolog_g3414
refseq|NC_002516.2|chromosome	peak11	1	344.63	7.45223	517645	-183	517442	517862	-	PA0458	2		Carbohydrate transport and metabolism	PA0458	PA14_05990	IHMA87_00439	homolog_g477
refseq|NC_002516.2|chromosome	peak30	1	340.53	5.631815	1065912	-58	1065570	1065990	+	PA0984	1		Function unknown	PA0984	PA14_59230		homolog_g1025
refseq|NC_002516.2|chromosome	peak125	1	340.1	7.24391	4632410	-67	4632077	4632497	+	PA4141	1		Function unknown	PA4141	PA14_10360		homolog_g4237
refseq|NC_002516.2|chromosome	peak90	1	258.59	5.890065	3150549	-115	3150414	3150834	-	PA2793	1		Function unknown	PA2793	PA14_28000	IHMA87_02280	homolog_g2860
refseq|NC_002516.2|chromosome	peak3	1	235.43	4.91174	65929	-374	65903	66323	+	PA0051	1	phzH	Amino acid transport and metabolism	PA0051	PA14_00640		homolog_g63
refseq|NC_002516.2|chromosome	peak102	1	201.7	4.580095	3534252	-319	3533913	3534333	-	PA3149	4	wbpH	Cell wall/membrane/envelope biogenesis	PA3149			homolog_g3232
refseq|NC_002516.2|chromosome	peak163	2	191.51	5.474495	6231595	-33	6231542	6231962	-	PA5538	1	amiA	Cell wall/membrane/envelope biogenesis	PA5538	PA14_73040	IHMA87_06082	homolog_g5690	-67	6231262	6231682	+	PA5539	3		Function unknown	PA5539	PA14_73050	IHMA87_06083	homolog_g5691
refseq|NC_002516.2|chromosome	peak98	1	185.94	4.56898	3523955	-57	3523612	3524032	+	PA3139.1	1		Function unknown	PA3139.1			homolog_g3222
refseq|NC_002516.2|chromosome	peak16	1	177.16	4.562465	699546	-198	699344	699764	+	PA0643	3		Function unknown	PA0643			homolog_g664
refseq|NC_002516.2|chromosome	peak70	1	162.84	4.80274	2443059	-102	2442761	2443181	+	PA2221	1		"Replication, recombination and repair"	PA2221			homolog_g2277
refseq|NC_002516.2|chromosome	peak113	2	129.24	4.098375	4036042	-21	4036001	4036421	-	PA3601	2		"Translation, ribosomal structure and biogenesis"	PA3601	PA14_17700	IHMA87_01369	homolog_g3694	-223	4035865	4036285	+	PA3602	1		Amino acid transport and metabolism	PA3602	PA14_17690	IHMA87_01368	homolog_g3695
refseq|NC_002516.2|chromosome	peak12	2	126.12	4.58488	522620	-40	522260	522680	+	PA0462	1		"Posttranslational modification, protein turnover, chaperones"	PA0462	PA14_06040	IHMA87_00443	homolog_g481	-103	522497	522917	-	PA0461	1		Lipid transport and metabolism	PA0461	PA14_06030	IHMA87_00442	homolog_g480
refseq|NC_002516.2|chromosome	peak35	1	118.36	4.09939	1187495	-92	1187187	1187607	+	PA1097	3	fleQ	Signal transduction mechanisms	PA1097	PA14_50220	IHMA87_04108	homolog_g1140
refseq|NC_002516.2|chromosome	peak27	2	108.65	3.427435	1062545	-176	1062349	1062769	-	PA0979	2		"Replication, recombination and repair"	PA0979			homolog_g1020	-376	1062521	1062941	+	PA0981	1		Function unknown	PA0981	PA14_51600	IHMA87_04985	homolog_g1022
refseq|NC_002516.2|chromosome	peak88	1	107.08	3.75036	3089795	-182	3089593	3090013	-	PA2730	1		Function unknown	PA2730			homolog_g2792
refseq|NC_002516.2|chromosome	peak138	1	105.33	3.981315	5184455	-116	5184319	5184739	-	PA4623	1		Function unknown	PA4623	PA14_61180	IHMA87_05084	homolog_g4739
refseq|NC_002516.2|chromosome	peak7	1	104.83	3.597335	291232	-228	290984	291404	-	PA0259	1		Function unknown	PA0259	PA14_03190	IHMA87_01086	homolog_g272
refseq|NC_002516.2|chromosome	peak148	1	103.23	4.057135000000001	5282997	-112	5282709	5283129	+	PA4704	1	cbpA	Signal transduction mechanisms	PA4704	PA14_62260	IHMA87_05176	homolog_g4827
refseq|NC_002516.2|chromosome	peak66	1	93.66	3.77951	2291707	-84	2291391	2291811	+	PA2083	1		Inorganic ion transport and metabolism	PA2083	PA14_37570		homolog_g2138
refseq|NC_002516.2|chromosome	peak25	1	88.31	3.71835	1045379	-65	1045294	1045714	-	PA0958	1	oprD	Function unknown	PA0958	PA14_51880		homolog_g998
refseq|NC_002516.2|chromosome	peak99	1	84.22	3.413205	3526853	-175	3526658	3527078	-	PA3141	1	wbpM	Carbohydrate transport and metabolism	PA3141	PA14_23470	IHMA87_01797	homolog_g3224
refseq|NC_002516.2|chromosome	peak83	1	77.25	3.024375	2760174	-87	2760067	2760487	-	PA2459	1		Function unknown	PA2459			homolog_g2514
refseq|NC_002516.2|chromosome	peak69	2	57.23	2.8142	2441719	-52	2441371	2441791	+	PA2220	1		Transcription	PA2220			homolog_g2276	-164	2441535	2441955	-	PA2219	1	opdE	Carbohydrate transport and metabolism	PA2219			homolog_g2275
refseq|NC_002516.2|chromosome	peak97	2	56.18	3.03829	3483506	-84	3483402	3483822	-	PA3103	9	xcpR	Cell motility	PA3103	PA14_23990	IHMA87_01842	homolog_g3181	-136	3483242	3483662	+	PA3104	2	xcpP	Function unknown	PA3104	PA14_23980	IHMA87_01841	homolog_g3182
refseq|NC_002516.2|chromosome	peak55	2	41.18	2.69314	1720697	-47	1720344	1720764	+	PA1581	4	sdhC	Energy production and conversion	PA1581	PA14_44060	IHMA87_03590	homolog_g1630	-302	1720375	1720795	-	PA1580	1	gltA	Energy production and conversion	PA1580	PA14_44070	IHMA87_03591	homolog_g1629
refseq|NC_002516.2|chromosome	peak43	2	36.53	2.73928	1402040	-35	1401985	1402405	-	PA1290	1		Transcription	PA1290	PA14_47520		homolog_g1335	-77	1401717	1402137	+	PA1291	1		General function prediction only	PA1291	PA14_47510		homolog_g1336
refseq|NC_002516.2|chromosome	peak92	1	35.46	2.65569	3166524	-53	3166451	3166871	-	PA2812	2		Defense mechanisms	PA2812	PA14_27770	IHMA87_02259	homolog_g2879
refseq|NC_002516.2|chromosome	peak120	1	35.45	2.71484	4350700	-134	4350434	4350854	+	PA3885	1	tpbA	Signal transduction mechanisms	PA3885	PA14_13660	IHMA87_01058	homolog_g3981
refseq|NC_002516.2|chromosome	peak162	2	33.59	2.58062	6122086	-33	6122033	6122453	-	PA5438	1		Transcription	PA5438	PA14_71780	IHMA87_05971	homolog_g5588	-53	6121739	6122159	+	PA5439	1		Carbohydrate transport and metabolism	PA5439	PA14_71800	IHMA87_05972	homolog_g5589
refseq|NC_002516.2|chromosome	peak37	2	29.09	2.505355	1205664	-107	1205371	1205791	+	PA1113	1		Defense mechanisms	PA1113	PA14_49970	IHMA87_04091	homolog_g1157	-366	1205278	1205698	-	PA1112.1	2		Function unknown	PA1112.1			homolog_g1156
refseq|NC_002516.2|chromosome	peak56	1	26.83	2.24709	1803593	-33	1803226	1803646	+	PA1656	4	hisA2	Function unknown	PA1656	PA14_43050	IHMA87_03512	homolog_g1705
