## Supplementary Dataset 2 for "Determination of the Two-Component Systems regulatory network reveals core and accessory regulations across *Pseudomonas aeruginosa* lineages": CS11_PA1437-IHMA87_03730_IHMA.tab

chrom	peakID	number_of_putative_targets	log(qvalue)	fold_enrichment	summit_position	dist_to_ATG_target1	prom_start_1	prom_end_1	strand_1	first_gene_ID_1	number_of_genes_in_operon_1	name_1	COG_1	PAO1_ID_1	PA14_ID_1	IHMA87_ID_1	homolog_group_1	putative_target_2
IHMA87_1	peak16	2	472.87	9.437365	2313182	-116	2312898	2313318	+	IHMA87_02165	1	IHMA87_02165				IHMA87_02165	homolog_g6713	-139	2313023	2313443	-	IHMA87_02164	3					IHMA87_02164	homolog_g6712
IHMA87_1	peak15	2	360.12	7.986274999999999	2185712	-133	2185445	2185865	+	IHMA87_02039	1					IHMA87_02039	homolog_g6691	-312	2185380	2185800	-	IHMA87_02038	1		Energy production and conversion	PA2936	PA14_26070	IHMA87_02038	homolog_g3008
IHMA87_2	peak38	1	106.2	4.10124	49413	-153	49166	49586	+	IHMA87_06167	1					IHMA87_06167	homolog_g7643
IHMA87_1	peak13	1	93.46	3.988905	1932297	-42	1932235	1932655	-	IHMA87_01799	1					IHMA87_01799	homolog_g6652
IHMA87_1	peak17	1	60.03	3.302155	2401365	-78	2401043	2401463	+	IHMA87_02264	1		Inorganic ion transport and metabolism	PA2807	PA14_27840	IHMA87_02264	homolog_g2874
IHMA87_1	peak20	1	56.75	3.228035	2793973	-44	2793617	2794037	+	IHMA87_02650	1		Function unknown	PA2501	PA14_32310	IHMA87_02650	homolog_g2556
IHMA87_1	peak23	2	36.99	2.740815	3342424	-34	3342370	3342790	-	IHMA87_03101	1		Function unknown	PA2017	PA14_38420	IHMA87_03101	homolog_g2072	-107	3342131	3342551	+	IHMA87_03102	5	liuR	Transcription	PA2016	PA14_38430	IHMA87_03102	homolog_g2071
