## Supplementary Dataset 2 for "Determination of the Two-Component Systems regulatory network reveals core and accessory regulations across *Pseudomonas aeruginosa* lineages": CS11_PA1437-PA14_45880_PA14.tab

chrom	peakID	number_of_putative_targets	log(qvalue)	fold_enrichment	summit_position	dist_to_ATG_target1	prom_start_1	prom_end_1	strand_1	first_gene_ID_1	number_of_genes_in_operon_1	name_1	COG_1	PAO1_ID_1	PA14_ID_1	IHMA87_ID_1	homolog_group_1	putative_target_2
refseq|NC_008463.1|chromosome	peak10	2	54.7	3.1953	2278402	-65	2278067	2278487	+	PA14_26080	1				PA14_26080		homolog_g6001	-325	2278057	2278477	-	PA14_26070	1		Energy production and conversion	PA2936	PA14_26070	IHMA87_02038	homolog_g3008
refseq|NC_008463.1|chromosome	peak18	1	27.25	2.435735	5119661	-74	5119567	5119987	-	PA14_57460	16		Function unknown	PA4421	PA14_57460	IHMA87_04739	homolog_g4529
refseq|NC_008463.1|chromosome	peak4	1	15.67	2.202825	1862946	-129	1862675	1863095	+	PA14_21490	1		Function unknown	PA3290	PA14_21490		homolog_g3376
refseq|NC_008463.1|chromosome	peak8	1	9.86	1.92026	1936873	-5	1936848	1937268	-	PA14_22230	1				PA14_22230		homolog_g5971
refseq|NC_008463.1|chromosome	peak0	1	9.72	1.88713	141469	-288	141161	141581	-	PA14_01500	1		Transcription	PA0123	PA14_01500	IHMA87_00126	homolog_g135
refseq|NC_008463.1|chromosome	peak21	1	8.76	1.900665	6464302	12	6464294	6464714	-	PA14_72540	2	nrdJa	Nucleotide transport and metabolism	PA5497	PA14_72540	IHMA87_06041	homolog_g5649
refseq|NC_008463.1|chromosome	peak16	2	8.64	1.904155	3427299	-94	3426993	3427413	+	PA14_38430	5	liuR	Transcription	PA2016	PA14_38430	IHMA87_03102	homolog_g2071	-99	3427180	3427600	-	PA14_38420	1		Function unknown	PA2017	PA14_38420	IHMA87_03101	homolog_g2072
refseq|NC_008463.1|chromosome	peak2	2	7.7	1.859955	348708	-128	348560	348980	-	PA14_03860	1	spuI	Amino acid transport and metabolism	PA0296	PA14_03860		homolog_g310	-151	348459	348879	+	PA14_03870	3	spuA	General function prediction only	PA0297	PA14_03870	IHMA87_00275	homolog_g312
refseq|NC_008463.1|chromosome	peak3	2	7.4	1.822885	1012336	-29	1011965	1012385	+	PA14_11680	1	PA4032	Signal transduction mechanisms	PA4032	PA14_11680	IHMA87_00896	homolog_g4128	-166	1012150	1012570	-	PA14_11670	1		Function unknown	PA4033	PA14_11670	IHMA87_00895	homolog_g4129
