## Supplementary Dataset 2 for "Determination of the Two-Component Systems regulatory network reveals core and accessory regulations across *Pseudomonas aeruginosa* lineages": CS11_PA1437_PAO1.tab

chrom	peakID	number_of_putative_targets	log(qvalue)	fold_enrichment	summit_position	dist_to_ATG_target1	prom_start_1	prom_end_1	strand_1	first_gene_ID_1	number_of_genes_in_operon_1	name_1	COG_1	PAO1_ID_1	PA14_ID_1	IHMA87_ID_1	homolog_group_1	putative_target_2
refseq|NC_002516.2|chromosome	peak47	1	37541.21	118.754485	3290950	-333	3290883	3291303	+	PA2936	1		Energy production and conversion	PA2936	PA14_26070	IHMA87_02038	homolog_g3008
refseq|NC_002516.2|chromosome	peak12	1	16137.36	69.00654	924145	-341	923784	924204	-	PA0845	1		Function unknown	PA0845	PA14_53340	IHMA87_04412	homolog_g879
refseq|NC_002516.2|chromosome	peak38	1	8950.21	44.097735	2818913	-27	2818866	2819286	-	PA2501	1		Function unknown	PA2501	PA14_32310	IHMA87_02650	homolog_g2556
refseq|NC_002516.2|chromosome	peak31	2	5402.38	30.560425	2206894	-88	2206786	2207206	-	PA2016	5	liuR	Transcription	PA2016	PA14_38430	IHMA87_03102	homolog_g2071	-105	2206599	2207019	+	PA2017	1		Function unknown	PA2017	PA14_38420	IHMA87_03101	homolog_g2072
refseq|NC_002516.2|chromosome	peak44	1	4726.51	27.838315	3162216	0	3162196	3162616	-	PA2807	1		Inorganic ion transport and metabolism	PA2807	PA14_27840	IHMA87_02264	homolog_g2874
refseq|NC_002516.2|chromosome	peak48	2	3867.55	24.014795	3360831	-44	3360475	3360895	+	PA3002	2	mfd	Transcription	PA3002	PA14_25230	IHMA87_01965	homolog_g3076	-177	3360634	3361054	-	PA3001	1		Carbohydrate transport and metabolism	PA3001	PA14_25250	IHMA87_01966	homolog_g3075
refseq|NC_002516.2|chromosome	peak84	1	3158.62	20.867965	6038071	-282	6037769	6038189	-	PA5368	4	pstC	General function prediction only	PA5368	PA14_70850	IHMA87_05894	homolog_g5513
refseq|NC_002516.2|chromosome	peak53	2	2211.41	16.363875	3483472	-50	3483402	3483822	-	PA3103	9	xcpR	Cell motility	PA3103	PA14_23990	IHMA87_01842	homolog_g3181	-170	3483242	3483662	+	PA3104	2	xcpP	Function unknown	PA3104	PA14_23980	IHMA87_01841	homolog_g3182
refseq|NC_002516.2|chromosome	peak14	2	2180.14	15.44615	1045613	-219	1045432	1045852	+	PA0959	1		Carbohydrate transport and metabolism	PA0959	PA14_51860		homolog_g999	-299	1045294	1045714	-	PA0958	1	oprD	Function unknown	PA0958	PA14_51880		homolog_g998
refseq|NC_002516.2|chromosome	peak49	2	2074.52	15.750185	3367750	-79	3367651	3368071	-	PA3006	1	psrA	Transcription	PA3006	PA14_25180	IHMA87_01961	homolog_g3080	-153	3367503	3367923	+	PA3007	2	lexA	Transcription	PA3007	PA14_25160	IHMA87_01960	homolog_g3081
refseq|NC_002516.2|chromosome	peak39	2	1623.33	12.317115	2843465	-160	2843285	2843705	-	PA2522	1	czcC	Cell wall/membrane/envelope biogenesis	PA2522	PA14_31970	IHMA87_02629	homolog_g2577	-353	2843418	2843838	+	PA2523	2	czcR	Signal transduction mechanisms	PA2523	PA14_31960	IHMA87_02628	homolog_g2578
refseq|NC_002516.2|chromosome	peak22	2	1471.29	12.649404999999998	1562712	-80	1562612	1563032	-	PA1434	2		Function unknown	PA1434	PA14_45920	IHMA87_03733	homolog_g1480	-101	1562413	1562833	+	PA1435	4		Cell wall/membrane/envelope biogenesis	PA1435	PA14_45910	IHMA87_03732	homolog_g1481
refseq|NC_002516.2|chromosome	peak30	1	1154.13	10.73422	2130735	-119	2130454	2130874	+	PA1946	5	rbsB	Carbohydrate transport and metabolism	PA1946	PA14_39350	IHMA87_03179	homolog_g2001
refseq|NC_002516.2|chromosome	peak29	1	1118.88	10.600025	1950408	-74	1950314	1950734	-	PA1797	1		Defense mechanisms	PA1797	PA14_41280	IHMA87_03332	homolog_g1851
refseq|NC_002516.2|chromosome	peak32	1	1111.0	10.567765	2265119	-142	2264957	2265377	-	PA2065	2	pcoA	Inorganic ion transport and metabolism	PA2065			homolog_g2120
refseq|NC_002516.2|chromosome	peak73	2	1037.18	10.014505	5192966	-91	5192855	5193275	-	PA4625	2		"Intracellular trafficking, secretion, and vesicular transport"	PA4625	PA14_61200	IHMA87_05086	homolog_g4741	-230	5192796	5193216	+	PA4626	1	hprA	Coenzyme transport and metabolism	PA4626	PA14_61210	IHMA87_05087	homolog_g4742
refseq|NC_002516.2|chromosome	peak60	2	874.28	8.557735000000001	3819870	-74	3819776	3820196	-	PA3412	1		Function unknown	PA3412	PA14_19960	IHMA87_01530	homolog_g3502	-136	3819606	3820026	+	PA3413	1		Function unknown	PA3413	PA14_19950	IHMA87_01529	homolog_g3503
refseq|NC_002516.2|chromosome	peak43	3	695.35	7.941594999999999	3122656	-70	3122566	3122986	-	PA2763	1		Function unknown	PA2763	PA14_28370	IHMA87_02314	homolog_g2827	-200	3122456	3122876	+	PA2763a	1							-391	3122245	3122665	-	PA2762	1		General function prediction only	PA2762	PA14_28380	IHMA87_02315	homolog_g2826
refseq|NC_002516.2|chromosome	peak55	2	629.66	7.433365	3636415	-158	3636237	3636657	-	PA3249	1		Transcription	PA3249	PA14_21970	IHMA87_01695	homolog_g3332	-206	3636221	3636641	+	PA3250	1		Inorganic ion transport and metabolism	PA3250	PA14_21960	IHMA87_01694	homolog_g3333
refseq|NC_002516.2|chromosome	peak85	1	573.96	6.816094999999999	6039262	-79	6039163	6039583	-	PA5369	1	pstS	Inorganic ion transport and metabolism	PA5369	PA14_70860	IHMA87_05895	homolog_g5514
refseq|NC_002516.2|chromosome	peak58	2	541.4	6.472945000000001	3730305	-229	3730056	3730476	-	PA3326	1		"Intracellular trafficking, secretion, and vesicular transport"	PA3326	PA14_21030	IHMA87_01612	homolog_g3414	-252	3730157	3730577	+	PA3327	7		"Secondary metabolites biosynthesis, transport and catabolism"	PA3327	PA14_21020		homolog_g3415
refseq|NC_002516.2|chromosome	peak10	2	486.92	6.547955	738527	-42	738465	738885	-	PA0680	1		Function unknown	PA0680	PA14_55500	IHMA87_04565	homolog_g706	-192	738319	738739	+	PA0681	7		Cell motility	PA0681	PA14_55490	IHMA87_04564	homolog_g707
refseq|NC_002516.2|chromosome	peak83	2	457.01	6.26935	6026741	-38	6026379	6026799	+	PA5360	2	phoB	Signal transduction mechanisms	PA5360	PA14_70750	IHMA87_05886	homolog_g5505	-67	6026654	6027074	-	PA5359	1		Function unknown	PA5359	PA14_70740	IHMA87_05885	homolog_g5504
refseq|NC_002516.2|chromosome	peak24	1	416.38	4.65719	1664913	-152	1664665	1665085	+	PA1528	2	zipA	"Cell cycle control, cell division, chromosome partitioning"	PA1528	PA14_44670	IHMA87_03647	homolog_g1574
refseq|NC_002516.2|chromosome	peak6	1	352.94	5.48165	496304	-49	496235	496655	-	PA0441	3	dht	Nucleotide transport and metabolism	PA0441	PA14_05770	IHMA87_00422	homolog_g459
refseq|NC_002516.2|chromosome	peak7	2	345.56	5.372260000000001	586800	-67	586467	586887	+	PA0527.1	1	rsmY	Function unknown	PA0527.1	PA14_06875	IHMA87_00504	homolog_g547	-137	586643	587063	-	PA0527	1	dnr	Signal transduction mechanisms	PA0527	PA14_06870	IHMA87_00503	homolog_g546
refseq|NC_002516.2|chromosome	peak0	1	334.62	5.338665000000001	27533	-113	27246	27666	+	PA0026	3	plcB	Function unknown	PA0026	PA14_00300	IHMA87_00027	homolog_g38
refseq|NC_002516.2|chromosome	peak71	2	278.78	4.51121	5069695	-68	5069363	5069783	+	PA4526	5	pilB	"Intracellular trafficking, secretion, and vesicular transport"	PA4526	PA14_58750	IHMA87_04867	homolog_g4637	-164	5069511	5069931	-	PA4525	1	pilA	"Intracellular trafficking, secretion, and vesicular transport"	PA4525	PA14_58730		homolog_g4636
refseq|NC_002516.2|chromosome	peak3	1	227.31	3.71019	289174	1	289155	289575	-	PA0257	1		"Replication, recombination and repair"	PA0257			homolog_g270
refseq|NC_002516.2|chromosome	peak77	2	221.66	4.357525	5480336	-66	5480002	5480422	+	PA4885	2	irlR	Signal transduction mechanisms	PA4885	PA14_64570	IHMA87_05374	homolog_g5019	-72	5480244	5480664	-	PA4884	1		Function unknown	PA4884	PA14_64560	IHMA87_05373	homolog_g5018
refseq|NC_002516.2|chromosome	peak59	2	209.09	4.2023850000000005	3791105	-119	3790966	3791386	-	PA3384	13	phnC	Inorganic ion transport and metabolism	PA3384	PA14_20300	IHMA87_01558	homolog_g3474	-242	3790947	3791367	+	PA3385	1	amrZ	Function unknown	PA3385	PA14_20290	IHMA87_01557	homolog_g3475
refseq|NC_002516.2|chromosome	peak54	1	179.96	3.692295	3523945	-67	3523612	3524032	+	PA3139.1	1		Function unknown	PA3139.1			homolog_g3222
refseq|NC_002516.2|chromosome	peak37	2	145.73	3.543895	2724289	-66	2724203	2724623	-	PA2428	1		Function unknown	PA2428	PA14_33240	IHMA87_02720	homolog_g2483	-196	2724085	2724505	+	PA2429	1		Function unknown	PA2429	PA14_33230	IHMA87_02719	homolog_g2484
refseq|NC_002516.2|chromosome	peak51	1	104.88	3.12475	3394784	-32	3394416	3394836	+	PA3031	1		Function unknown	PA3031	PA14_24880	IHMA87_01936	homolog_g3105
refseq|NC_002516.2|chromosome	peak79	1	104.78	3.1124	5595161	-66	5595075	5595495	-	PA4981	1		Amino acid transport and metabolism	PA4981	PA14_65850		homolog_g5117
refseq|NC_002516.2|chromosome	peak18	1	96.49	2.830355	1355619	-12	1355231	1355651	+	PA1249	1	aprA	"Secondary metabolites biosynthesis, transport and catabolism"	PA1249	PA14_48060	IHMA87_03984	homolog_g1293
refseq|NC_002516.2|chromosome	peak28	2	92.67	2.99123	1942989	-45	1942924	1943344	-	PA1793	2	ppiB	"Posttranslational modification, protein turnover, chaperones"	PA1793	PA14_41390	IHMA87_03411	homolog_g1843	-78	1942667	1943087	+	PA1794	2	glnS	"Translation, ribosomal structure and biogenesis"	PA1794	PA14_41380	IHMA87_03410	homolog_g1844
refseq|NC_002516.2|chromosome	peak74	1	89.23	2.784365	5214850	-241	5214691	5215111	+	PA4648	3		Function unknown	PA4648	PA14_61500		homolog_g4764
refseq|NC_002516.2|chromosome	peak68	2	87.0	2.88216	4843771	-41	4843412	4843832	+	PA4315	1	mvaT	Function unknown	PA4315	PA14_56070	IHMA87_04617	homolog_g4422	-219	4843532	4843952	-	PA4314	1	purU1	Nucleotide transport and metabolism	PA4314	PA14_56060	IHMA87_04616	homolog_g4421
refseq|NC_002516.2|chromosome	peak69	1	76.0	2.7138150000000003	5036876	-198	5036674	5037094	+	PA4500	1		Amino acid transport and metabolism	PA4500	PA14_58390	IHMA87_04822	homolog_g4610
refseq|NC_002516.2|chromosome	peak25	2	75.46	2.743415	1681896	-91	1681785	1682205	-	PA1544	1	anr	Signal transduction mechanisms	PA1544	PA14_44490	IHMA87_03630	homolog_g1591	-155	1681651	1682071	+	PA1545	1		Function unknown	PA1545	PA14_44480		homolog_g1592
refseq|NC_002516.2|chromosome	peak1	2	74.13	2.70494	254728	-63	254391	254811	+	PA0225	1	erfA	Function unknown	PA0225	PA14_02750	IHMA87_00215	homolog_g238	-92	254616	255036	-	PA0224	1	ergA	Carbohydrate transport and metabolism	PA0224	PA14_02740	IHMA87_00214	homolog_g237
refseq|NC_002516.2|chromosome	peak17	1	70.49	2.673675	1267131	-151	1266882	1267302	+	PA1168	1		Function unknown	PA1168	PA14_49310	IHMA87_04049	homolog_g1212
