## Supplementary Dataset 2 for "Determination of the Two-Component Systems regulatory network reveals core and accessory regulations across *Pseudomonas aeruginosa* lineages": CS12_KdpE-IHMA87_03532_IHMA.tab

chrom	peakID	number_of_putative_targets	log(qvalue)	fold_enrichment	summit_position	dist_to_ATG_target1	prom_start_1	prom_end_1	strand_1	first_gene_ID_1	number_of_genes_in_operon_1	name_1	COG_1	PAO1_ID_1	PA14_ID_1	IHMA87_ID_1	homolog_group_1	putative_target_2
IHMA87_1	peak37	1	12408.92	78.39002500000001	3796710	-41	3796649	3797069	-	IHMA87_03537	6	kdpF	Function unknown	PA1632	PA14_43405	IHMA87_03537	homolog_g1681
IHMA87_1	peak48	2	5364.65	41.550675	4507793	-353	4507746	4508166	+	IHMA87_04224	1	mvfR	Transcription	PA1003	PA14_51340	IHMA87_04224	homolog_g1044	-371	4507402	4507822	-	IHMA87_04223	1	nadA	Coenzyme transport and metabolism	PA1004	PA14_51330	IHMA87_04223	homolog_g1045
IHMA87_1	peak27	1	1982.51	20.43746	2559433	-299	2559114	2559534	-	IHMA87_02434	1					IHMA87_02434	homolog_g6903
IHMA87_1	peak70	1	1127.69	14.03012	6463076	-184	6462872	6463292	-	IHMA87_06055	1					IHMA87_06055	homolog_g7586
IHMA87_1	peak55	1	868.42	11.87021	5162284	-142	5162122	5162542	-	IHMA87_04835	1		Function unknown	PA4513	PA14_58560	IHMA87_04835	homolog_g4623
IHMA87_1	peak50	1	527.41	8.757275	4601065	-73	4600738	4601158	+	IHMA87_04313	1		General function prediction only	PA0924	PA14_52300	IHMA87_04313	homolog_g964
IHMA87_1	peak49	1	482.96	8.31414	4566485	-224	4566309	4566729	+	IHMA87_04276	2					IHMA87_04276	homolog_g7309
IHMA87_1	peak20	2	373.52	7.164985	1626273	-10	1625883	1626303	+	IHMA87_01492	1		Transcription	PA3458	PA14_19380	IHMA87_01492	homolog_g3549	-133	1626120	1626540	-	IHMA87_01491	1		Amino acid transport and metabolism	PA3459	PA14_19370	IHMA87_01491	homolog_g3550
IHMA87_1	peak16	1	285.13	5.944520000000001	1287247	-101	1286948	1287368	+	IHMA87_01192	1		Function unknown	PA3762	PA14_15770	IHMA87_01192	homolog_g3856
IHMA87_1	peak18	1	241.46	5.66317	1551276	-373	1550883	1551303	-	IHMA87_01430	1					IHMA87_01430	homolog_g6619
IHMA87_1	peak17	2	196.06	5.0876	1510479	-85	1510374	1510794	-	IHMA87_01396	1		Energy production and conversion	PA3575	PA14_18060	IHMA87_01396	homolog_g3668	-97	1510176	1510596	+	IHMA87_01397	1			PA3574.1	PA14_18070	IHMA87_01397	homolog_g3667
IHMA87_1	peak9	2	187.92	4.982889999999999	784932	-67	784599	785019	+	IHMA87_00738	2	bfiS	Signal transduction mechanisms	PA4197	PA14_09680	IHMA87_00738	homolog_g4293	-169	784743	785163	-	IHMA87_00737	2		"Secondary metabolites biosynthesis, transport and catabolism"	PA4198	PA14_09660	IHMA87_00737	homolog_g4294
IHMA87_1	peak19	1	186.11	4.94375	1551722	-213	1551535	1551955	+	IHMA87_01431	1					IHMA87_01431	homolog_g6620
IHMA87_1	peak51	1	179.55	4.868214999999999	4650874	-273	4650581	4651001	-	IHMA87_04365	6	aotJ	Amino acid transport and metabolism	PA0888	PA14_52790	IHMA87_04365	homolog_g924
IHMA87_1	peak32	1	178.4	4.844005	2872108	-88	2871796	2872216	+	IHMA87_02708	3		"Posttranslational modification, protein turnover, chaperones"	PA2439	PA14_33070	IHMA87_02708	homolog_g2494
IHMA87_1	peak12	1	177.46	4.844155000000001	1010989	-98	1010871	1011291	-	IHMA87_00948	1		General function prediction only	PA3978	PA14_12370	IHMA87_00948	homolog_g4074
IHMA87_1	peak61	1	173.16	4.7773	5307343	-78	5307021	5307441	+	IHMA87_04996	1					IHMA87_04996	homolog_g7452
IHMA87_1	peak59	1	171.12	4.754685	5285403	-152	5285155	5285575	+	IHMA87_04972	1				PA14_59850	IHMA87_04972	homolog_g6350
IHMA87_1	peak71	2	170.99	4.75668	6500407	-95	6500102	6500522	+	IHMA87_06091	1		Amino acid transport and metabolism	PA5547	PA14_73150	IHMA87_06091	homolog_g5699	-144	6500243	6500663	-	IHMA87_06090	1		Cell wall/membrane/envelope biogenesis	PA5546	PA14_73140	IHMA87_06090	homolog_g5698
IHMA87_1	peak24	2	148.65	4.440485000000001	2313181	-117	2312898	2313318	+	IHMA87_02165	1	IHMA87_02165				IHMA87_02165	homolog_g6713	-138	2313023	2313443	-	IHMA87_02164	3					IHMA87_02164	homolog_g6712
IHMA87_1	peak42	1	147.4	4.420925	4159581	-41	4159520	4159940	-	IHMA87_03885	1		"Translation, ribosomal structure and biogenesis"	PA1345	PA14_46880	IHMA87_03885	homolog_g1391
IHMA87_1	peak64	1	146.61	4.410235	6087277	-70	6086947	6087367	+	IHMA87_05718	1	glpT	Carbohydrate transport and metabolism	PA5235	PA14_69130	IHMA87_05718	homolog_g5379
IHMA87_1	peak11	1	145.69	4.397170000000001	906792	-93	906679	907099	-	IHMA87_00844	1					IHMA87_00844	homolog_g6548
IHMA87_1	peak39	2	113.88	3.927775	3932432	-145	3932267	3932687	-	IHMA87_03668	1		General function prediction only	PA1503	PA14_44990	IHMA87_03668	homolog_g1549	-184	3932216	3932636	+	IHMA87_03669	3	gcl	General function prediction only	PA1502	PA14_45000	IHMA87_03669	homolog_g1548
IHMA87_1	peak52	1	109.32	3.857085	4667533	-112	4667245	4667665	+	IHMA87_04381	2	exlB				IHMA87_04381	homolog_g7336
IHMA87_1	peak21	1	92.55	3.581465	1926347	-205	1926152	1926572	+	IHMA87_01794	2					IHMA87_01794	homolog_g6648
IHMA87_1	peak47	1	92.26	3.57629	4468754	-28	4468706	4469126	-	IHMA87_04184	1		Function unknown	PA1029	PA14_51020	IHMA87_04184	homolog_g1071
IHMA87_1	peak56	2	86.4	3.42451	5164762	-70	5164432	5164852	+	IHMA87_04837	2		Function unknown	PA4515	PA14_58580	IHMA87_04837	homolog_g4625	-101	5164641	5165061	-	IHMA87_04836	1					IHMA87_04836	homolog_g7384
IHMA87_1	peak35	2	68.92	3.16811	3328422	-4	3328398	3328818	-	IHMA87_03089	1		Transcription	PA2028	PA14_38300	IHMA87_03089	homolog_g2083	-129	3328151	3328571	+	IHMA87_03090	1		Function unknown	PA2027	PA14_38310	IHMA87_03090	homolog_g2082
IHMA87_1	peak36	2	65.99	3.1126000000000005	3350492	-47	3350425	3350845	-	IHMA87_03108	1		Transcription	PA2010	PA14_38500	IHMA87_03108	homolog_g2065	-114	3350206	3350626	+	IHMA87_03109	3	hmgA	"Secondary metabolites biosynthesis, transport and catabolism"	PA2009	PA14_38510	IHMA87_03109	homolog_g2064
IHMA87_1	peak8	1	54.76	2.892955	767444	-246	767178	767598	-	IHMA87_00725	1					IHMA87_00725	homolog_g6530
