## Supplementary Dataset 2 for "Determination of the Two-Component Systems regulatory network reveals core and accessory regulations across *Pseudomonas aeruginosa* lineages": CS12_KdpE-PA14_43340_PA14.tab

chrom	peakID	number_of_putative_targets	log(qvalue)	fold_enrichment	summit_position	dist_to_ATG_target1	prom_start_1	prom_end_1	strand_1	first_gene_ID_1	number_of_genes_in_operon_1	name_1	COG_1	PAO1_ID_1	PA14_ID_1	IHMA87_ID_1	homolog_group_1	putative_target_2
refseq|NC_008463.1|chromosome	peak48	1	59970.22	201.93651	3867650	-96	3867534	3867954	-	PA14_43405	6	kdpF	Function unknown	PA1632	PA14_43405	IHMA87_03537	homolog_g1681
refseq|NC_008463.1|chromosome	peak64	2	10753.03	46.463605	4562464	-373	4562437	4562857	+	PA14_51340	1	mvfR	Transcription	PA1003	PA14_51340	IHMA87_04224	homolog_g1044	-376	4562068	4562488	-	PA14_51330	1	nadA	Coenzyme transport and metabolism	PA1004	PA14_51330	IHMA87_04223	homolog_g1045
refseq|NC_008463.1|chromosome	peak16	2	4833.46	29.19392	1550689	-67	1550602	1551022	-	PA14_18060	1		Energy production and conversion	PA3575	PA14_18060	IHMA87_01396	homolog_g3668	-116	1550405	1550825	+	PA14_18070	1			PA3574.1	PA14_18070	IHMA87_01397	homolog_g3667
refseq|NC_008463.1|chromosome	peak15	1	3754.84	24.423045	1342824	-101	1342525	1342945	+	PA14_15770	1		Function unknown	PA3762	PA14_15770	IHMA87_01192	homolog_g3856
refseq|NC_008463.1|chromosome	peak0	1	2872.25	20.29253	54429	-148	54177	54597	+	PA14_00520	1				PA14_00520		homolog_g5841
refseq|NC_008463.1|chromosome	peak11	2	1858.87	15.148655000000002	858963	-120	858823	859243	-	PA14_09970	1	fpvB	Inorganic ion transport and metabolism	PA4168	PA14_09970		homolog_g4264	-223	858786	859206	+	PA14_09980	1		General function prediction only	PA4167	PA14_09980	IHMA87_00759	homolog_g4263
refseq|NC_008463.1|chromosome	peak79	1	1615.49	13.8307	5217249	-143	5217086	5217506	-	PA14_58560	1		Function unknown	PA4513	PA14_58560	IHMA87_04835	homolog_g4623
refseq|NC_008463.1|chromosome	peak13	1	1553.87	13.48849	1066201	-99	1066082	1066502	-	PA14_12370	1		General function prediction only	PA3978	PA14_12370	IHMA87_00948	homolog_g4074
refseq|NC_008463.1|chromosome	peak34	1	1434.88	12.810485	2352420	-71	2352091	2352511	+	PA14_27070	1		Function unknown	PA2864	PA14_27070	IHMA87_02101	homolog_g2936
refseq|NC_008463.1|chromosome	peak66	2	1197.05	11.42843	4606038	-182	4605820	4606240	+	PA14_51880	1	oprD	Function unknown	PA0958	PA14_51880		homolog_g998	-336	4605682	4606102	-	PA14_51860	1		Carbohydrate transport and metabolism	PA0959	PA14_51860		homolog_g999
refseq|NC_008463.1|chromosome	peak18	2	1174.53	11.29333	1675180	-12	1674792	1675212	+	PA14_19380	1		Transcription	PA3458	PA14_19380	IHMA87_01492	homolog_g3549	-131	1675029	1675449	-	PA14_19370	1		Amino acid transport and metabolism	PA3459	PA14_19370	IHMA87_01491	homolog_g3550
refseq|NC_008463.1|chromosome	peak1	1	862.28	8.35328	64276	-389	64265	64685	+	PA14_00640	1	phzH	Amino acid transport and metabolism	PA0051	PA14_00640		homolog_g63
refseq|NC_008463.1|chromosome	peak36	1	721.51	8.40997	2565753	-93	2565640	2566060	-	PA14_29590	1	mvaU	Function unknown	PA2667	PA14_29590	IHMA87_02442	homolog_g2728
refseq|NC_008463.1|chromosome	peak93	1	398.63	5.49368	5748986	-174	5748760	5749180	+	PA14_64530	1		Function unknown	PA4881	PA14_64530	IHMA87_05370	homolog_g5015
refseq|NC_008463.1|chromosome	peak71	1	355.52	5.42202	4754208	18	4753790	4754210	+	PA14_53610	1				PA14_53610		homolog_g6229
refseq|NC_008463.1|chromosome	peak32	1	347.11	5.58188	2160076	-98	2159774	2160194	+	PA14_24710	2	rocA2	Transcription	PA3045	PA14_24710	IHMA87_01902	homolog_g3120
refseq|NC_008463.1|chromosome	peak70	1	312.23	5.30354	4679698	-273	4679405	4679825	-	PA14_52790	6	aotJ	Amino acid transport and metabolism	PA0888	PA14_52790	IHMA87_04365	homolog_g924
refseq|NC_008463.1|chromosome	peak85	2	257.51	4.816275	5331712	-22	5331670	5332090	-	PA14_59845	1				PA14_59845		homolog_g6349	-151	5331463	5331883	+	PA14_59850	1				PA14_59850	IHMA87_04972	homolog_g6350
refseq|NC_008463.1|chromosome	peak10	2	214.44	4.40065	830840	-65	830505	830925	+	PA14_09680	2	bfiS	Signal transduction mechanisms	PA4197	PA14_09680	IHMA87_00738	homolog_g4293	-181	830639	831059	-	PA14_09660	2		"Secondary metabolites biosynthesis, transport and catabolism"	PA4198	PA14_09660	IHMA87_00737	homolog_g4294
refseq|NC_008463.1|chromosome	peak2	1	192.43	4.0875	305756	-157	305579	305999	-	PA14_03340	3				PA14_03340		homolog_g5860
refseq|NC_008463.1|chromosome	peak69	1	188.85	4.147279999999999	4640573	-50	4640223	4640643	+	PA14_52300	1		General function prediction only	PA0924	PA14_52300	IHMA87_04313	homolog_g964
refseq|NC_008463.1|chromosome	peak97	1	186.82	4.115605	6165064	-59	6164723	6165143	+	PA14_69130	1	glpT	Carbohydrate transport and metabolism	PA5235	PA14_69130	IHMA87_05718	homolog_g5379
refseq|NC_008463.1|chromosome	peak40	1	184.29	4.10311	2895530	-81	2895211	2895631	+	PA14_33070	3		"Posttranslational modification, protein turnover, chaperones"	PA2439	PA14_33070	IHMA87_02708	homolog_g2494
refseq|NC_008463.1|chromosome	peak30	1	171.28	3.746975	2034139	-50	2033789	2034209	+	PA14_23420	2				PA14_23420		homolog_g5992
refseq|NC_008463.1|chromosome	peak63	1	136.95	3.53979	4462589	-245	4462324	4462744	-	PA14_50220	3	fleQ	Signal transduction mechanisms	PA1097	PA14_50220	IHMA87_04108	homolog_g1140
refseq|NC_008463.1|chromosome	peak73	1	115.34	3.33117	4852466	-40	4852406	4852826	-	PA14_54720	1				PA14_54720	IHMA87_04519	homolog_g6233
refseq|NC_008463.1|chromosome	peak23	1	115.29	3.329305	1889015	-57	1888672	1889092	+	PA14_21730	1		Inorganic ion transport and metabolism	PA3268	PA14_21730	IHMA87_01671	homolog_g3354
refseq|NC_008463.1|chromosome	peak14	1	106.49	3.22896	1080343	-316	1080007	1080427	-	PA14_12570	1		Transcription	PA3965	PA14_12570	IHMA87_00962	homolog_g4061
refseq|NC_008463.1|chromosome	peak12	1	104.92	3.208755	966550	-235	966385	966805	+	PA14_11120	1	PA4080	Transcription	PA4080	PA14_11120	IHMA87_00845	homolog_g4176
refseq|NC_008463.1|chromosome	peak80	2	104.84	3.137025	5219679	-96	5219563	5219983	-	PA14_58570	1		Inorganic ion transport and metabolism	PA4514	PA14_58570		homolog_g4624	-122	5219401	5219821	+	PA14_58580	2		Function unknown	PA4515	PA14_58580	IHMA87_04837	homolog_g4625
refseq|NC_008463.1|chromosome	peak50	2	84.29	2.92708	4011990	-148	4011738	4012158	+	PA14_45000	3	gcl	General function prediction only	PA1502	PA14_45000	IHMA87_03669	homolog_g1548	-181	4011789	4012209	-	PA14_44990	1		General function prediction only	PA1503	PA14_44990	IHMA87_03668	homolog_g1549
refseq|NC_008463.1|chromosome	peak86	1	84.26	2.93455	5456961	-163	5456778	5457198	-	PA14_61180	1		Function unknown	PA4623	PA14_61180	IHMA87_05084	homolog_g4739
refseq|NC_008463.1|chromosome	peak53	1	84.26	2.943485	4175940	0	4175920	4176340	-	PA14_46880	1		"Translation, ribosomal structure and biogenesis"	PA1345	PA14_46880	IHMA87_03885	homolog_g1391
refseq|NC_008463.1|chromosome	peak101	2	69.36	2.480925	6514022	-93	6513715	6514135	+	PA14_73150	1		Amino acid transport and metabolism	PA5547	PA14_73150	IHMA87_06091	homolog_g5699	-145	6513857	6514277	-	PA14_73140	1		Cell wall/membrane/envelope biogenesis	PA5546	PA14_73140	IHMA87_06090	homolog_g5698
refseq|NC_008463.1|chromosome	peak38	1	68.04	2.71488	2783591	-63	2783508	2783928	-	PA14_31960	2	czcR	Signal transduction mechanisms	PA2523	PA14_31960	IHMA87_02628	homolog_g2578
refseq|NC_008463.1|chromosome	peak91	2	65.36	2.676025	5692450	-84	5692346	5692766	-	PA14_63850	1	lpd3	Energy production and conversion	PA4829	PA14_63850		homolog_g4963	-89	5692139	5692559	+	PA14_63860	1		"Secondary metabolites biosynthesis, transport and catabolism"	PA4830	PA14_63860	IHMA87_05317	homolog_g4964
refseq|NC_008463.1|chromosome	peak98	1	65.31	2.67484	6243918	-134	6243764	6244184	-	PA14_69980	1		Carbohydrate transport and metabolism	PA5301	PA14_69980	IHMA87_05826	homolog_g5445
refseq|NC_008463.1|chromosome	peak46	1	47.44	2.396075	3831365	-177	3831168	3831588	-	PA14_43050	4	hisA2	Function unknown	PA1656	PA14_43050	IHMA87_03512	homolog_g1705
refseq|NC_008463.1|chromosome	peak5	1	45.43	2.351875	712287	-174	712061	712481	+	PA14_08310	3		Function unknown	PA0646	PA14_08310		homolog_g667
refseq|NC_008463.1|chromosome	peak21	1	44.71	2.301985	1862388	-118	1862106	1862526	+	PA14_21480	1		Function unknown	PA3291	PA14_21480		homolog_g3377
refseq|NC_008463.1|chromosome	peak76	2	40.27	2.2690650000000003	5076421	-45	5076356	5076776	-	PA14_56950	5	colR	Signal transduction mechanisms	PA4381	PA14_56950	IHMA87_04696	homolog_g4488	-172	5076193	5076613	+	PA14_56960	1		General function prediction only	PA4382	PA14_56960	IHMA87_04697	homolog_g4489
refseq|NC_008463.1|chromosome	peak35	1	35.7	2.1957	2432629	-85	2432524	2432944	-	PA14_28090	2		Function unknown	PA2784	PA14_28090		homolog_g2851
refseq|NC_008463.1|chromosome	peak25	1	33.05	1.982515	1924508	-376	1924112	1924532	-	PA14_22090	1				PA14_22090		homolog_g5960
refseq|NC_008463.1|chromosome	peak94	1	30.58	2.09771	5812948	-149	5812779	5813199	-	PA14_65200	2	rnr	Transcription	PA4937	PA14_65200	IHMA87_05427	homolog_g5071
refseq|NC_008463.1|chromosome	peak26	1	27.26	1.986685	1927447	-144	1927283	1927703	-	PA14_22100	1				PA14_22100		homolog_g5961
refseq|NC_008463.1|chromosome	peak68	1	26.48	2.013515	4633523	-196	4633307	4633727	-	PA14_52230	1	pirA	Inorganic ion transport and metabolism	PA0931	PA14_52230	IHMA87_04306	homolog_g971
refseq|NC_008463.1|chromosome	peak87	2	25.83	2.001265	5465061	-114	5464775	5465195	+	PA14_61210	1	hprA	Coenzyme transport and metabolism	PA4626	PA14_61210	IHMA87_05087	homolog_g4742	-207	5464834	5465254	-	PA14_61200	2		"Intracellular trafficking, secretion, and vesicular transport"	PA4625	PA14_61200	IHMA87_05086	homolog_g4741
refseq|NC_008463.1|chromosome	peak49	2	22.71	1.938375	3932141	-174	3931915	3932335	+	PA14_44190	1		Carbohydrate transport and metabolism	PA1569	PA14_44190	IHMA87_03603	homolog_g1618	-204	3931917	3932337	-	PA14_44180	1		Transcription	PA1570	PA14_44180	IHMA87_03602	homolog_g1619
refseq|NC_008463.1|chromosome	peak92	2	21.87	1.920865	5694582	-74	5694488	5694908	-	PA14_63890	1		General function prediction only	PA4832	PA14_63890	IHMA87_05319	homolog_g4966	-157	5694339	5694759	+	PA14_63900	1		General function prediction only	PA4833	PA14_63900	IHMA87_05320	homolog_g4967
refseq|NC_008463.1|chromosome	peak4	2	21.79	1.914975	527868	-162	527686	528106	-	PA14_05950	1	dbpA	"Replication, recombination and repair"	PA0455	PA14_05950	IHMA87_00434	homolog_g473	-186	527654	528074	+	PA14_05960	1		Transcription	PA0456	PA14_05960		homolog_g474
refseq|NC_008463.1|chromosome	peak51	2	19.33	1.86022	4084998	-23	4084955	4085375	-	PA14_45940	1	lasI	Signal transduction mechanisms	PA1432	PA14_45940	IHMA87_03735	homolog_g1478	-109	4084707	4085127	+	PA14_45950	1	rsaL	Function unknown	PA1431	PA14_45950	IHMA87_03736	homolog_g1477
refseq|NC_008463.1|chromosome	peak78	2	19.06	1.85445	5152769	-127	5152496	5152916	+	PA14_57890	5		General function prediction only	PA4457	PA14_57890	IHMA87_04779	homolog_g4567	-287	5152462	5152882	-	PA14_57880	5		"Secondary metabolites biosynthesis, transport and catabolism"	PA4456	PA14_57880	IHMA87_04778	homolog_g4566
refseq|NC_008463.1|chromosome	peak45	1	17.33	1.815065	3627048	-36	3626992	3627412	-	PA14_40630	1		"Posttranslational modification, protein turnover, chaperones"	PA1847	PA14_40630	IHMA87_03274	homolog_g1902
refseq|NC_008463.1|chromosome	peak84	1	16.83	1.784745	5330110	-116	5329826	5330246	+	PA14_59840	1				PA14_59840	IHMA87_04971	homolog_g6348
refseq|NC_008463.1|chromosome	peak77	2	14.19	1.73544	5141206	-91	5141095	5141515	-	PA14_57720	2	cysD	Amino acid transport and metabolism	PA4443	PA14_57720	IHMA87_04764	homolog_g4552	-254	5141060	5141480	+	PA14_57730	1	mltB1	Cell wall/membrane/envelope biogenesis	PA4444	PA14_57730	IHMA87_04765	homolog_g4553
refseq|NC_008463.1|chromosome	peak100	1	13.95	1.7300399999999998	6355159	-46	6354805	6355225	+	PA14_71320	2		Function unknown	PA5402	PA14_71320	IHMA87_05933	homolog_g5552
refseq|NC_008463.1|chromosome	peak43	2	12.36	1.684065	3435335	-27	3435288	3435708	-	PA14_38500	1		Transcription	PA2010	PA14_38500	IHMA87_03108	homolog_g2065	-134	3435069	3435489	+	PA14_38510	3	hmgA	"Secondary metabolites biosynthesis, transport and catabolism"	PA2009	PA14_38510	IHMA87_03109	homolog_g2064
refseq|NC_008463.1|chromosome	peak33	1	10.22	1.622045	2251954	-134	2251800	2252220	-	PA14_25790	1		Amino acid transport and metabolism	PA2958	PA14_25790	IHMA87_02012	homolog_g3031
