## Supplementary Dataset 2 for "Determination of the Two-Component Systems regulatory network reveals core and accessory regulations across *Pseudomonas aeruginosa* lineages": CS12_KdpE-PA1637_PAO1.tab

chrom	peakID	number_of_putative_targets	log(qvalue)	fold_enrichment	summit_position	dist_to_ATG_target1	prom_start_1	prom_end_1	strand_1	first_gene_ID_1	number_of_genes_in_operon_1	name_1	COG_1	PAO1_ID_1	PA14_ID_1	IHMA87_ID_1	homolog_group_1	putative_target_2
refseq|NC_002516.2|chromosome	peak11	1	22017.98	123.41496	1775843	-6	1775449	1775869	+	PA1632	6	kdpF	Function unknown	PA1632	PA14_43405	IHMA87_03537	homolog_g1681
refseq|NC_002516.2|chromosome	peak7	2	2343.78	20.553775	1087462	-367	1087075	1087495	-	PA1003	1	mvfR	Transcription	PA1003	PA14_51340	IHMA87_04224	homolog_g1044	-381	1087443	1087863	+	PA1004	1	nadA	Coenzyme transport and metabolism	PA1004	PA14_51330	IHMA87_04223	homolog_g1045
refseq|NC_002516.2|chromosome	peak9	1	1475.76	17.152045	1458634	-73	1458307	1458727	+	PA1345	1		"Translation, ribosomal structure and biogenesis"	PA1345	PA14_46880	IHMA87_03885	homolog_g1391
refseq|NC_002516.2|chromosome	peak13	2	1465.34	16.774535	2577052	-52	2576980	2577400	-	PA2334	1		Transcription	PA2334			homolog_g2390	-98	2576750	2577170	+	PA2335	1		Coenzyme transport and metabolism	PA2335			homolog_g2391
refseq|NC_002516.2|chromosome	peak21	2	1265.58	13.627195	4007434	-73	4007107	4007527	+	PA3575	1		Energy production and conversion	PA3575	PA14_18060	IHMA87_01396	homolog_g3668	-110	4007304	4007724	-	PA3574.1	1			PA3574.1	PA14_18070	IHMA87_01397	homolog_g3667
refseq|NC_002516.2|chromosome	peak22	1	866.07	11.47983	4215177	-98	4215059	4215479	-	PA3762	1		Function unknown	PA3762	PA14_15770	IHMA87_01192	homolog_g3856
refseq|NC_002516.2|chromosome	peak15	1	815.94	11.487625	3016133	-113	3015846	3016266	+	PA2667	1	mvaU	Function unknown	PA2667	PA14_29590	IHMA87_02442	homolog_g2728
refseq|NC_002516.2|chromosome	peak24	2	548.53	8.62161	4663735	-119	4663454	4663874	+	PA4168	1	fpvB	Inorganic ion transport and metabolism	PA4168	PA14_09970		homolog_g4264	-224	4663491	4663911	-	PA4167	1		General function prediction only	PA4167	PA14_09980	IHMA87_00759	homolog_g4263
refseq|NC_002516.2|chromosome	peak23	1	389.59	7.28129	4458755	-99	4458454	4458874	+	PA3978	1		General function prediction only	PA3978	PA14_12370	IHMA87_00948	homolog_g4074
refseq|NC_002516.2|chromosome	peak26	1	364.04	7.03295	5053543	-143	5053380	5053800	-	PA4513	1		Function unknown	PA4513	PA14_58560	IHMA87_04835	homolog_g4623
refseq|NC_002516.2|chromosome	peak0	1	316.91	5.52428	65909	-394	65903	66323	+	PA0051	1	phzH	Amino acid transport and metabolism	PA0051	PA14_00640		homolog_g63
refseq|NC_002516.2|chromosome	peak20	2	275.84	5.9284300000000005	3865766	-12	3865734	3866154	-	PA3458	1		Transcription	PA3458	PA14_19380	IHMA87_01492	homolog_g3549	-131	3865497	3865917	+	PA3459	1		Amino acid transport and metabolism	PA3459	PA14_19370	IHMA87_01491	homolog_g3550
refseq|NC_002516.2|chromosome	peak25	2	249.69	5.7521	4696073	-38	4696015	4696435	-	PA4197	2	bfiS	Signal transduction mechanisms	PA4197	PA14_09680	IHMA87_00738	homolog_g4293	-208	4695881	4696301	+	PA4198	2		"Secondary metabolites biosynthesis, transport and catabolism"	PA4198	PA14_09660	IHMA87_00737	homolog_g4294
refseq|NC_002516.2|chromosome	peak4	1	108.3	3.695545	971897	-269	971766	972186	+	PA0888	6	aotJ	Amino acid transport and metabolism	PA0888	PA14_52790	IHMA87_04365	homolog_g924
refseq|NC_002516.2|chromosome	peak5	1	99.37	3.64991	1010998	-64	1010914	1011334	-	PA0924	1		General function prediction only	PA0924	PA14_52300	IHMA87_04313	homolog_g964
