## Supplementary Dataset 2 for "Determination of the Two-Component Systems regulatory network reveals core and accessory regulations across *Pseudomonas aeruginosa* lineages": CS13_ParR-IHMA87_03330_IHMA.tab

chrom	peakID	number_of_putative_targets	log(qvalue)	fold_enrichment	summit_position	dist_to_ATG_target1	prom_start_1	prom_end_1	strand_1	first_gene_ID_1	number_of_genes_in_operon_1	name_1	COG_1	PAO1_ID_1	PA14_ID_1	IHMA87_ID_1	homolog_group_1	putative_target_2
IHMA87_1	peak29	2	20788.02	582.89725	5164753	-79	5164432	5164852	+	IHMA87_04837	2		Function unknown	PA4515	PA14_58580	IHMA87_04837	homolog_g4625	-92	5164641	5165061	-	IHMA87_04836	1					IHMA87_04836	homolog_g7384
IHMA87_1	peak19	1	3032.29	139.426485	2769192	-69	2769103	2769523	-	IHMA87_02628	2	czcR	Signal transduction mechanisms	PA2523	PA14_31960	IHMA87_02628	homolog_g2578
IHMA87_1	peak1	1	1765.39	84.65138999999999	147987	-246	147721	148141	-	IHMA87_00126	1		Transcription	PA0123	PA14_01500	IHMA87_00126	homolog_g135
IHMA87_1	peak22	2	1225.3	55.690715	3932416	-129	3932267	3932687	-	IHMA87_03668	1		General function prediction only	PA1503	PA14_44990	IHMA87_03668	homolog_g1549	-200	3932216	3932636	+	IHMA87_03669	3	gcl	General function prediction only	PA1502	PA14_45000	IHMA87_03669	homolog_g1548
IHMA87_1	peak12	1	1046.73	65.13847	1793024	-239	1792863	1793283	+	IHMA87_01660	1	oprP	Inorganic ion transport and metabolism	PA3279	PA14_21620	IHMA87_01660	homolog_g3365
IHMA87_1	peak21	1	1014.05	63.557535	3603168	-75	3602843	3603263	+	IHMA87_03332	1		Defense mechanisms	PA1797	PA14_41280	IHMA87_03332	homolog_g1851
IHMA87_1	peak17	2	365.12	24.779455	2662082	-33	2662029	2662449	-	IHMA87_02524	1					IHMA87_02524	homolog_g6917	-73	2661755	2662175	+	IHMA87_02525	1					IHMA87_02525	homolog_g6918
IHMA87_1	peak20	1	315.18	25.635285000000003	3155244	-63	3154907	3155327	+	IHMA87_02928	2					IHMA87_02928	homolog_g7023
IHMA87_1	peak7	2	278.41	22.766755	798319	-50	797969	798389	+	IHMA87_00749	1					IHMA87_00749	homolog_g6534	-186	798113	798533	-	IHMA87_00748	1		Function unknown	PA4179	PA14_09850	IHMA87_00748	homolog_g4275
IHMA87_2	peak33	1	215.24	19.31155	10083	-132	9931	10351	-	IHMA87_06125	1					IHMA87_06125	homolog_g7601
IHMA87_1	peak11	1	204.63	16.810254999999998	1579112	-272	1578984	1579404	+	IHMA87_01452	2		Function unknown	PA3519	PA14_18810	IHMA87_01452	homolog_g3610
IHMA87_1	peak14	2	180.24	17.13721	1878412	-42	1878350	1878770	-	IHMA87_01750	1	gapA	Carbohydrate transport and metabolism	PA3195	PA14_22890	IHMA87_01750	homolog_g3278	-88	1878100	1878520	+	IHMA87_01751	4	edd	Amino acid transport and metabolism	PA3194	PA14_22910	IHMA87_01751	homolog_g3277
IHMA87_1	peak16	1	166.7	17.11483	2614323	-359	2613944	2614364	-	IHMA87_02479	13	nuoA	Energy production and conversion	PA2637	PA14_30020	IHMA87_02479	homolog_g2698
IHMA87_1	peak23	1	104.78	12.13466	4262883	-27	4262836	4263256	-	IHMA87_03984	1	aprA	"Secondary metabolites biosynthesis, transport and catabolism"	PA1249	PA14_48060	IHMA87_03984	homolog_g1293
