## Supplementary Dataset 2 for "Determination of the Two-Component Systems regulatory network reveals core and accessory regulations across *Pseudomonas aeruginosa* lineages": CS13_ParR-PA14_41260_PA14.tab

chrom	peakID	number_of_putative_targets	log(qvalue)	fold_enrichment	summit_position	dist_to_ATG_target1	prom_start_1	prom_end_1	strand_1	first_gene_ID_1	number_of_genes_in_operon_1	name_1	COG_1	PAO1_ID_1	PA14_ID_1	IHMA87_ID_1	homolog_group_1	putative_target_2
refseq|NC_008463.1|chromosome	peak16	2	6002.81	378.65136	5219683	-100	5219563	5219983	-	PA14_58570	1		Inorganic ion transport and metabolism	PA4514	PA14_58570		homolog_g4624	-118	5219401	5219821	+	PA14_58580	2		Function unknown	PA4515	PA14_58580	IHMA87_04837	homolog_g4625
refseq|NC_008463.1|chromosome	peak13	1	1573.77	139.63241499999998	4633523	-196	4633307	4633727	-	PA14_52230	1	pirA	Inorganic ion transport and metabolism	PA0931	PA14_52230	IHMA87_04306	homolog_g971
refseq|NC_008463.1|chromosome	peak0	1	232.1	25.948385	64393	-272	64265	64685	+	PA14_00640	1	phzH	Amino acid transport and metabolism	PA0051	PA14_00640		homolog_g63
refseq|NC_008463.1|chromosome	peak4	2	114.97	19.78527	1816898	-223	1816655	1817075	-	PA14_21020	7		"Secondary metabolites biosynthesis, transport and catabolism"	PA3327	PA14_21020		homolog_g3415	-259	1816757	1817177	+	PA14_21030	1		"Intracellular trafficking, secretion, and vesicular transport"	PA3326	PA14_21030	IHMA87_01612	homolog_g3414
refseq|NC_008463.1|chromosome	peak9	1	87.28	15.95433	3684257	-86	3683943	3684363	+	PA14_41280	2		Defense mechanisms	PA1797	PA14_41280	IHMA87_03332	homolog_g1851
refseq|NC_008463.1|chromosome	peak8	1	85.13	15.480215	3038681	-96	3038377	3038797	+	PA14_34170	1		Function unknown	PA2358	PA14_34170		homolog_g2414
refseq|NC_008463.1|chromosome	peak3	2	35.58	9.24307	972030	-44	971966	972386	-	PA14_11160	2		Function unknown	PA4076	PA14_11160	IHMA87_00849	homolog_g4172	-63	971693	972113	+	PA14_11170	1		General function prediction only	PA4075	PA14_11170		homolog_g4171
refseq|NC_008463.1|chromosome	peak2	2	12.8	5.425554999999999	901276	-82	901174	901594	-	PA14_10440	1		Function unknown	PA4137	PA14_10440	IHMA87_00784	homolog_g4233	-283	901159	901579	+	PA14_10470	1		Carbohydrate transport and metabolism	PA4136	PA14_10470	IHMA87_00785	homolog_g4232
refseq|NC_008463.1|chromosome	peak7	1	12.76	5.29493	2783579	-51	2783508	2783928	-	PA14_31960	2	czcR	Signal transduction mechanisms	PA2523	PA14_31960	IHMA87_02628	homolog_g2578
refseq|NC_008463.1|chromosome	peak1	2	11.13	5.03853	858958	-115	858823	859243	-	PA14_09970	1	fpvB	Inorganic ion transport and metabolism	PA4168	PA14_09970		homolog_g4264	-228	858786	859206	+	PA14_09980	1		General function prediction only	PA4167	PA14_09980	IHMA87_00759	homolog_g4263
