## Supplementary Dataset 2 for "Determination of the Two-Component Systems regulatory network reveals core and accessory regulations across *Pseudomonas aeruginosa* lineages": CS13_ParR-PA1799_PAO1.tab

chrom	peakID	number_of_putative_targets	log(qvalue)	fold_enrichment	summit_position	dist_to_ATG_target1	prom_start_1	prom_end_1	strand_1	first_gene_ID_1	number_of_genes_in_operon_1	name_1	COG_1	PAO1_ID_1	PA14_ID_1	IHMA87_ID_1	homolog_group_1	putative_target_2
refseq|NC_002516.2|chromosome	peak16	2	24869.71	159.066085	5055978	-101	5055857	5056277	-	PA4514	1		Inorganic ion transport and metabolism	PA4514	PA14_58570		homolog_g4624	-117	5055695	5056115	+	PA4515	2		Function unknown	PA4515	PA14_58580	IHMA87_04837	homolog_g4625
refseq|NC_002516.2|chromosome	peak10	2	6608.88	63.242205	3730341	-216	3730157	3730577	+	PA3327	7		"Secondary metabolites biosynthesis, transport and catabolism"	PA3327	PA14_21020		homolog_g3415	-265	3730056	3730476	-	PA3326	1		"Intracellular trafficking, secretion, and vesicular transport"	PA3326	PA14_21030	IHMA87_01612	homolog_g3414
refseq|NC_002516.2|chromosome	peak3	1	3871.54	68.69779	1018036	-194	1017830	1018250	+	PA0931	1	pirA	Inorganic ion transport and metabolism	PA0931	PA14_52230	IHMA87_04306	homolog_g971
refseq|NC_002516.2|chromosome	peak7	1	1866.16	26.089035	2605919	-95	2605804	2606224	-	PA2358	1		Function unknown	PA2358	PA14_34170		homolog_g2414
refseq|NC_002516.2|chromosome	peak6	1	1539.45	38.36124	1950410	-76	1950314	1950734	-	PA1797	1		Defense mechanisms	PA1797	PA14_41280	IHMA87_03332	homolog_g1851
refseq|NC_002516.2|chromosome	peak12	2	1236.9	23.51653	4554423	-44	4554067	4554487	+	PA4076	2		Function unknown	PA4076	PA14_11160	IHMA87_00849	homolog_g4172	-63	4554340	4554760	-	PA4075	1		General function prediction only	PA4075	PA14_11170		homolog_g4171
refseq|NC_002516.2|chromosome	peak13	2	433.64	14.756405	4609484	-83	4609167	4609587	+	PA4121	3		"Secondary metabolites biosynthesis, transport and catabolism"	PA4121	PA14_10650	IHMA87_00800	homolog_g4217	-137	4609327	4609747	-	PA4120	1		Transcription	PA4120	PA14_10660	IHMA87_00801	homolog_g4216
refseq|NC_002516.2|chromosome	peak0	1	224.98	9.237555	144092	-20	144052	144472	-	PA0125	2		Transcription	PA0125	PA14_01520	IHMA87_00128	homolog_g137
