## Supplementary Dataset 2 for "Determination of the Two-Component Systems regulatory network reveals core and accessory regulations across *Pseudomonas aeruginosa* lineages": CS14_ErbR-IHMA87_03142_IHMA.tab

chrom	peakID	number_of_putative_targets	log(qvalue)	fold_enrichment	summit_position	dist_to_ATG_target1	prom_start_1	prom_end_1	strand_1	first_gene_ID_1	number_of_genes_in_operon_1	name_1	COG_1	PAO1_ID_1	PA14_ID_1	IHMA87_ID_1	homolog_group_1	putative_target_2
IHMA87_1	peak357	2	2392.58	23.284265	3385790	-99	3385671	3386091	-	IHMA87_03141	1				PA14_38920	IHMA87_03141	homolog_g6144	-379	3385391	3385811	-	IHMA87_03140	1	eraR	Transcription	PA1980	PA14_38900	IHMA87_03140	homolog_g2035
IHMA87_1	peak505	2	1742.8	18.72251	4924225	-161	4923986	4924406	+	IHMA87_04607	1	flp	"Intracellular trafficking, secretion, and vesicular transport"	PA4306	PA14_55940	IHMA87_04607	homolog_g4413	-253	4923952	4924372	-	IHMA87_04606	7	rcpC	"Intracellular trafficking, secretion, and vesicular transport"	PA4305	PA14_55930	IHMA87_04606	homolog_g4412
IHMA87_1	peak469	1	1562.06	17.388844999999996	4544351	-194	4544137	4544557	-	IHMA87_04250	1					IHMA87_04250	homolog_g7299
IHMA87_1	peak110	2	1421.77	12.714175	976882	-4	976858	977278	-	IHMA87_00913	1		Lipid transport and metabolism	PA4015	PA14_11910	IHMA87_00913	homolog_g4111	-190	976672	977092	+	IHMA87_00914	3		General function prediction only	PA4014	PA14_11920	IHMA87_00914	homolog_g4110
IHMA87_1	peak417	2	1299.25	15.38388	3895156	-57	3894813	3895233	+	IHMA87_03636	2		Inorganic ion transport and metabolism	PA1538	PA14_44560	IHMA87_03636	homolog_g1585	-95	3895041	3895461	-	IHMA87_03635	1		Transcription	PA1539	PA14_44540	IHMA87_03635	homolog_g1586
IHMA87_1	peak345	1	1278.32	15.22154	3158102	-153	3157855	3158275	+	IHMA87_02930	5					IHMA87_02930	homolog_g7025
IHMA87_1	peak319	1	1274.18	15.192785	2832838	-158	2832596	2833016	+	IHMA87_02687	2					IHMA87_02687	homolog_g6967
IHMA87_1	peak486	1	1174.91	12.973905	4653174	-80	4653074	4653494	-	IHMA87_04367	1	acsA	Lipid transport and metabolism	PA0887	PA14_52800	IHMA87_04367	homolog_g922
IHMA87_2	peak787	1	1136.57	14.09747	154563	-158	154385	154805	-	IHMA87_06281	1					IHMA87_06281	homolog_g7757
IHMA87_1	peak553	1	967.91	12.70958	5240514	-337	5240451	5240871	+	IHMA87_04928	2					IHMA87_04928	homolog_g7425
IHMA87_1	peak401	2	925.52	12.35667	3746400	-84	3746084	3746504	+	IHMA87_03491	1		"Secondary metabolites biosynthesis, transport and catabolism"	PA1677	PA14_42820	IHMA87_03491	homolog_g1726	-87	3746293	3746713	-	IHMA87_03490	1		"Translation, ribosomal structure and biogenesis"	PA1678	PA14_42790	IHMA87_03490	homolog_g1727
IHMA87_1	peak187	1	882.72	11.36066	1706942	-23	1706565	1706985	+	IHMA87_01578	1					IHMA87_01578	homolog_g6626
IHMA87_1	peak334	2	846.61	11.49888	3056267	-285	3056152	3056572	+	IHMA87_02838	1	ptxR	Transcription	PA2258	PA14_35380	IHMA87_02838	homolog_g2314	-291	3055956	3056376	-	IHMA87_02837	1	ptxS	Transcription	PA2259	PA14_35370	IHMA87_02837	homolog_g2315
IHMA87_1	peak66	1	836.85	11.596165	605325	-181	605124	605544	-	IHMA87_00559	2		"Replication, recombination and repair"	PA0983		IHMA87_00559	homolog_g1024
IHMA87_1	peak158	1	809.23	11.351765	1413882	-80	1413782	1414202	-	IHMA87_01306	1					IHMA87_01306	homolog_g6614
IHMA87_2	peak750	1	802.93	11.285235	49090	-258	48812	49232	-	IHMA87_06166	1					IHMA87_06166	homolog_g7642
IHMA87_1	peak521	1	798.57	11.25499	5071126	-163	5070943	5071363	-	IHMA87_04749	2	sspA	"Posttranslational modification, protein turnover, chaperones"	PA4428	PA14_57530	IHMA87_04749	homolog_g4537
IHMA87_1	peak595	1	735.54	10.47988	5352148	-344	5352092	5352512	+	IHMA87_05040	1		Function unknown	PA4579	PA14_60580	IHMA87_05040	homolog_g4694
IHMA87_1	peak376	1	733.1	10.675815	3538739	-60	3538659	3539079	-	IHMA87_03274	1		"Posttranslational modification, protein turnover, chaperones"	PA1847	PA14_40630	IHMA87_03274	homolog_g1902
IHMA87_1	peak544	1	715.06	10.51621	5222565	21	5222566	5222986	-	IHMA87_04901	1				PA14_59500	IHMA87_04901	homolog_g6317
IHMA87_1	peak217	3	714.59	10.50649	2043840	-39	2043781	2044201	-	IHMA87_01898	1					IHMA87_01898	homolog_g6664	-276	2043716	2044136	+	IHMA87_01899	1		"Replication, recombination and repair"	PA3048		IHMA87_01899	homolog_g3123	-185	2043635	2044055	-	IHMA87_01897	1	rmf	"Translation, ribosomal structure and biogenesis"	PA3049	PA14_24650	IHMA87_01897	homolog_g3124
IHMA87_1	peak458	1	704.39	10.41536	4507740	-318	4507402	4507822	-	IHMA87_04223	1	nadA	Coenzyme transport and metabolism	PA1004	PA14_51330	IHMA87_04223	homolog_g1045
IHMA87_1	peak504	1	695.19	10.332055	4913858	-83	4913541	4913961	+	IHMA87_04597	1	pprB	Transcription	PA4296	PA14_55810	IHMA87_04597	homolog_g4403
IHMA87_1	peak622	1	589.01	9.34538	5564703	-95	5564588	5565008	-	IHMA87_05230	4	ftsH	"Posttranslational modification, protein turnover, chaperones"	PA4751	PA14_62860	IHMA87_05230	homolog_g4883
IHMA87_1	peak4	1	563.44	9.100285	40283	-150	40033	40453	+	IHMA87_00042	2		"Intracellular trafficking, secretion, and vesicular transport"	PA0040	PA14_00490	IHMA87_00042	homolog_g52
IHMA87_1	peak166	1	500.4	8.477665	1516717	-155	1516472	1516892	+	IHMA87_01404	1		Lipid transport and metabolism	PA3568	PA14_18150	IHMA87_01404	homolog_g3660
IHMA87_1	peak535	1	499.48	8.46826	5189066	-280	5188766	5189186	-	IHMA87_04863	1		Function unknown	PA4524.1		IHMA87_04863	homolog_g4635
IHMA87_1	peak436	1	496.69	8.442755	4269335	-294	4269021	4269441	-	IHMA87_03988	1		Function unknown	PA1245	PA14_48140	IHMA87_03988	homolog_g1289
IHMA87_1	peak299	2	491.25	8.386894999999999	2680672	-93	2680365	2680785	+	IHMA87_02540	1					IHMA87_02540	homolog_g6932	-267	2680385	2680805	-	IHMA87_02539	1					IHMA87_02539	homolog_g6931
IHMA87_1	peak625	2	488.33	8.358080000000001	5582103	-133	5581950	5582370	-	IHMA87_05249	1		Transcription	PA4769	PA14_63070	IHMA87_05249	homolog_g4902	-196	5581899	5582319	+	IHMA87_05250	3	lldP	Energy production and conversion	PA4770	PA14_63080	IHMA87_05250	homolog_g4903
IHMA87_1	peak513	2	473.42	7.822000000000001	4991371	-57	4991028	4991448	+	IHMA87_04669	3		Transcription	PA4354	PA14_56620	IHMA87_04669	homolog_g4461	-96	4991255	4991675	-	IHMA87_04668	1		Function unknown	PA4353	PA14_56600	IHMA87_04668	homolog_g4460
IHMA87_1	peak629	1	435.95	7.822664999999999	5613666	-63	5613583	5614003	-	IHMA87_05283	1					IHMA87_05283	homolog_g7477
IHMA87_1	peak546	2	417.35	7.62852	5224986	-42	5224628	5225048	+	IHMA87_04906	1					IHMA87_04906	homolog_g7418	-156	5224810	5225230	-	IHMA87_04905	1				PA14_59440	IHMA87_04905	homolog_g6313
IHMA87_1	peak502	2	409.75	7.555315	4907774	-139	4907615	4908035	-	IHMA87_04591	1		Cell motility	PA4290	PA14_55750	IHMA87_04591	homolog_g4397	-301	4907675	4908095	+	IHMA87_04592	1					IHMA87_04592	homolog_g7361
IHMA87_1	peak700	1	402.87	7.456849999999999	6291342	-358	6290964	6291384	-	IHMA87_05899	1					IHMA87_05899	homolog_g7566
IHMA87_1	peak519	1	392.02	7.36302	5065035	-282	5064733	5065153	-	IHMA87_04739	16		Function unknown	PA4421	PA14_57460	IHMA87_04739	homolog_g4529
IHMA87_1	peak612	1	386.83	7.307554999999999	5495006	-356	5494630	5495050	-	IHMA87_05161	1					IHMA87_05161	homolog_g7468
IHMA87_2	peak768	1	383.98	7.278285	97959	-210	97769	98189	+	IHMA87_06216	1					IHMA87_06216	homolog_g7692
IHMA87_2	peak741	1	383.52	7.2668	29685	-305	29360	29780	-	IHMA87_06147	2					IHMA87_06147	homolog_g7623
IHMA87_1	peak211	2	376.82	7.20171	1973231	-128	1972959	1973379	+	IHMA87_01842	9	xcpR	Cell motility	PA3103	PA14_23990	IHMA87_01842	homolog_g3181	-152	1973059	1973479	-	IHMA87_01841	2	xcpP	Function unknown	PA3104	PA14_23980	IHMA87_01841	homolog_g3182
IHMA87_2	peak756	2	374.52	7.174025	59886	-36	59522	59942	+	IHMA87_06176	1					IHMA87_06176	homolog_g7652	-276	59762	60182	+	IHMA87_06177	1					IHMA87_06177	homolog_g7653
IHMA87_1	peak81	1	371.02	6.573785	690146	-358	690104	690524	+	IHMA87_00646	1					IHMA87_00646	homolog_g6520
IHMA87_2	peak788	1	370.79	7.1313	157540	-106	157414	157834	-	IHMA87_06286	1					IHMA87_06286	homolog_g7762
IHMA87_1	peak156	1	360.0	7.02144	1382032	7	1382019	1382439	-	IHMA87_01276	1	lptF	Cell wall/membrane/envelope biogenesis	PA3692	PA14_16630	IHMA87_01276	homolog_g3786
IHMA87_1	peak692	2	359.14	7.011735	6210333	-4	6210309	6210729	-	IHMA87_05820	1		Signal transduction mechanisms	PA5295	PA14_69900	IHMA87_05820	homolog_g5439	-184	6210117	6210537	+	IHMA87_05821	1	rep	"Replication, recombination and repair"	PA5296	PA14_69910	IHMA87_05821	homolog_g5440
IHMA87_1	peak355	2	356.21	6.978135	3381929	-113	3381796	3382216	-	IHMA87_03137	1	exaB	Energy production and conversion	PA1983	PA14_38850	IHMA87_03137	homolog_g2038	-200	3381729	3382149	+	IHMA87_03138	2	exaA	Carbohydrate transport and metabolism	PA1982	PA14_38860	IHMA87_03138	homolog_g2037
IHMA87_1	peak358	1	354.46	6.730405	3391570	-86	3391464	3391884	-	IHMA87_03145	2		Function unknown	PA1975	PA14_38990	IHMA87_03145	homolog_g2030
IHMA87_1	peak359	1	348.35	6.88929	3406583	-149	3406332	3406752	+	IHMA87_03161	1				PA14_35820	IHMA87_03161	homolog_g6115
IHMA87_1	peak525	1	338.58	6.78116	5101523	-21	5101144	5101564	+	IHMA87_04784	5	rpoN	Transcription	PA4462	PA14_57940	IHMA87_04784	homolog_g4572
IHMA87_1	peak124	1	337.37	6.764575000000001	1051516	-206	1051290	1051710	-	IHMA87_00987	1					IHMA87_00987	homolog_g6577
IHMA87_1	peak500	1	335.62	6.17022	4885933	-355	4885558	4885978	-	IHMA87_04580	1					IHMA87_04580	homolog_g7359
IHMA87_1	peak273	2	332.01	6.707834999999999	2533895	-85	2533580	2534000	+	IHMA87_02420	1					IHMA87_02420	homolog_g6889	-207	2533668	2534088	-	IHMA87_02419	1					IHMA87_02419	homolog_g6888
IHMA87_2	peak774	2	326.12	6.646985000000001	112810	-27	112437	112857	+	IHMA87_06233	1					IHMA87_06233	homolog_g7709	-48	112742	113162	-	IHMA87_06232	3					IHMA87_06232	homolog_g7708
IHMA87_1	peak361	1	318.37	6.376715	3409376	11	3408965	3409385	+	IHMA87_03164	1					IHMA87_03164	homolog_g7067
IHMA87_1	peak337	2	313.87	6.5044900000000005	3113758	-22	3113716	3114136	-	IHMA87_02886	1					IHMA87_02886	homolog_g6999	-53	3113411	3113831	+	IHMA87_02887	3					IHMA87_02887	homolog_g7000
IHMA87_1	peak483	2	313.78	6.50412	4630323	-20	4629943	4630363	+	IHMA87_04345	1	alpR	Transcription	PA0906	PA14_52530	IHMA87_04345	homolog_g945	-152	4630151	4630571	-	IHMA87_04344	1	alpA	Function unknown	PA0907	PA14_52520	IHMA87_04344	homolog_g946
IHMA87_1	peak607	1	312.16	6.48797	5464598	-138	5464336	5464756	+	IHMA87_05136	1					IHMA87_05136	homolog_g7462
IHMA87_1	peak120	1	305.81	6.26013	1045128	-368	1045096	1045516	+	IHMA87_00983	1					IHMA87_00983	homolog_g6573
IHMA87_1	peak706	2	289.98	6.23271	6352866	-10	6352836	6353256	-	IHMA87_05956	1		Function unknown	PA5424	PA14_71590	IHMA87_05956	homolog_g5574	-317	6352529	6352949	-	IHMA87_05955	1		Function unknown	PA5423	PA14_71580	IHMA87_05955	homolog_g5573
IHMA87_1	peak354	1	289.31	6.22378	3379486	-201	3379265	3379685	-	IHMA87_03135	5	pqqB	General function prediction only	PA1986	PA14_38820	IHMA87_03135	homolog_g2041
IHMA87_1	peak514	2	288.17	6.204925	5005012	-5	5004987	5005407	-	IHMA87_04683	1					IHMA87_04683	homolog_g7378	-179	5004791	5005211	+	IHMA87_04684	1	bifA	Signal transduction mechanisms	PA4367	PA14_56790	IHMA87_04684	homolog_g4474
IHMA87_1	peak343	1	285.19	6.171865	3125517	-1	3125118	3125538	+	IHMA87_02902	1					IHMA87_02902	homolog_g7015
IHMA87_2	peak773	2	273.02	6.0327	108049	-6	108023	108443	-	IHMA87_06226	1					IHMA87_06226	homolog_g7702	-196	107845	108265	+	IHMA87_06227	2					IHMA87_06227	homolog_g7703
IHMA87_1	peak600	1	270.63	5.999855	5390442	-74	5390348	5390768	-	IHMA87_05065	3		Signal transduction mechanisms	PA4606	PA14_60950	IHMA87_05065	homolog_g4722
IHMA87_1	peak307	1	267.96	5.973435	2700420	-106	2700126	2700546	+	IHMA87_02565	2					IHMA87_02565	homolog_g6944
IHMA87_1	peak621	3	249.42	5.746585	5559253	-7	5559226	5559646	-	IHMA87_05226	1		Function unknown	PA4746.2		IHMA87_05226	homolog_g4878	-184	5559049	5559469	-	IHMA87_05225	1		Function unknown	PA4746.1		IHMA87_05225	homolog_g4877	-387	5558846	5559266	-	IHMA87_05224	5		Function unknown	PA4746	PA14_62780	IHMA87_05224	homolog_g4876
