## Supplementary Dataset 2 for "Determination of the Two-Component Systems regulatory network reveals core and accessory regulations across *Pseudomonas aeruginosa* lineages": CS14_ErbR-PA14_38930_PA14.tab

chrom	peakID	number_of_putative_targets	log(qvalue)	fold_enrichment	summit_position	dist_to_ATG_target1	prom_start_1	prom_end_1	strand_1	first_gene_ID_1	number_of_genes_in_operon_1	name_1	COG_1	PAO1_ID_1	PA14_ID_1	IHMA87_ID_1	homolog_group_1	putative_target_2
refseq|NC_008463.1|chromosome	peak543	2	3341.27	21.62136	4353256	-31	4352887	4353307	+	PA14_49020	1				PA14_49020		homolog_g6196	-97	4353139	4353559	-	PA14_49010	4				PA14_49010		homolog_g6195
refseq|NC_008463.1|chromosome	peak560	1	3076.69	20.552555	4562427	-339	4562068	4562488	-	PA14_51330	1	nadA	Coenzyme transport and metabolism	PA1004	PA14_51330	IHMA87_04223	homolog_g1045
refseq|NC_008463.1|chromosome	peak601	1	3025.15	19.7089	4753978	-212	4753790	4754210	+	PA14_53610	1				PA14_53610		homolog_g6229
refseq|NC_008463.1|chromosome	peak821	1	2593.41	18.415385	6077234	-142	6076976	6077396	+	PA14_68110	4		Transcription	PA5157	PA14_68110	IHMA87_05637	homolog_g5295
refseq|NC_008463.1|chromosome	peak184	1	2464.98	18.283375	1455325	-73	1455232	1455652	-	PA14_16990	1		Function unknown	PA3662	PA14_16990		homolog_g3756
refseq|NC_008463.1|chromosome	peak359	1	2357.45	17.74277	2846680	-78	2846358	2846778	+	PA14_32780	2		"Intracellular trafficking, secretion, and vesicular transport"	PA2463	PA14_32780		homolog_g2518
refseq|NC_008463.1|chromosome	peak426	1	2143.72	16.652725	3469219	-55	3469144	3469564	-	PA14_38920	3				PA14_38920	IHMA87_03141	homolog_g6144
refseq|NC_008463.1|chromosome	peak140	2	2070.59	16.27374	1031769	0	1031749	1032169	-	PA14_11910	1		Lipid transport and metabolism	PA4015	PA14_11910	IHMA87_00913	homolog_g4111	-146	1031515	1031935	+	PA14_11920	3		General function prediction only	PA4014	PA14_11920	IHMA87_00914	homolog_g4110
refseq|NC_008463.1|chromosome	peak638	1	1939.52	15.5832	4983894	-83	4983577	4983997	+	PA14_55810	1	pprB	Transcription	PA4296	PA14_55810	IHMA87_04597	homolog_g4403
refseq|NC_008463.1|chromosome	peak644	2	1799.47	14.277515	5045555	-48	5045203	5045623	+	PA14_56620	3		Transcription	PA4354	PA14_56620	IHMA87_04669	homolog_g4461	-105	5045430	5045850	-	PA14_56600	1		Function unknown	PA4353	PA14_56600	IHMA87_04668	homolog_g4460
refseq|NC_008463.1|chromosome	peak6	1	1770.55	14.67763	40972	-161	40733	41153	+	PA14_00490	2		"Intracellular trafficking, secretion, and vesicular transport"	PA0040	PA14_00490	IHMA87_00042	homolog_g52
refseq|NC_008463.1|chromosome	peak445	1	1752.02	14.57496	3627072	-60	3626992	3627412	-	PA14_40630	1		"Posttranslational modification, protein turnover, chaperones"	PA1847	PA14_40630	IHMA87_03274	homolog_g1902
refseq|NC_008463.1|chromosome	peak125	1	1700.61	14.29078	895434	-55	895359	895779	-	PA14_10360	1		Function unknown	PA4141	PA14_10360		homolog_g4237
refseq|NC_008463.1|chromosome	peak637	2	1690.73	13.63599	4983336	-26	4983290	4983710	-	PA14_55790	1		Function unknown	PA4294	PA14_55790	IHMA87_04595	homolog_g4401	-38	4982974	4983394	+	PA14_55800	1	fppA	"Intracellular trafficking, secretion, and vesicular transport"	PA4295	PA14_55800	IHMA87_04596	homolog_g4402
refseq|NC_008463.1|chromosome	peak639	2	1684.07	14.207475	4994255	-154	4994009	4994429	+	PA14_55940	1	flp	"Intracellular trafficking, secretion, and vesicular transport"	PA4306	PA14_55940	IHMA87_04607	homolog_g4413	-256	4993979	4994399	-	PA14_55930	7	rcpC	"Intracellular trafficking, secretion, and vesicular transport"	PA4305	PA14_55930	IHMA87_04606	homolog_g4412
refseq|NC_008463.1|chromosome	peak228	1	1561.84	12.642995	1862459	-47	1862106	1862526	+	PA14_21480	1		Function unknown	PA3291	PA14_21480		homolog_g3377
refseq|NC_008463.1|chromosome	peak31	1	1530.02	12.414835	278452	-58	278110	278530	+	PA14_03163	2				PA14_03163		homolog_g5849
refseq|NC_008463.1|chromosome	peak300	1	1498.55	13.11637	2422137	-386	2421731	2422151	-	PA14_27980	1		"Translation, ribosomal structure and biogenesis"	PA2795	PA14_27980	IHMA87_02276	homolog_g2862
refseq|NC_008463.1|chromosome	peak312	1	1445.76	12.878005	2479071	-208	2478879	2479299	+	PA14_28800	1				PA14_28800		homolog_g6028
refseq|NC_008463.1|chromosome	peak651	1	1366.75	12.423615	5125918	-173	5125725	5126145	-	PA14_57530	2	sspA	"Posttranslational modification, protein turnover, chaperones"	PA4428	PA14_57530	IHMA87_04749	homolog_g4537
refseq|NC_008463.1|chromosome	peak494	2	1313.95	12.116715	3966052	-26	3965678	3966098	+	PA14_44560	2		Inorganic ion transport and metabolism	PA1538	PA14_44560	IHMA87_03636	homolog_g1585	-81	3965951	3966371	-	PA14_44540	1		Transcription	PA1539	PA14_44540	IHMA87_03635	homolog_g1586
refseq|NC_008463.1|chromosome	peak729	1	1296.13	12.011005	5398838	-342	5398780	5399200	+	PA14_60580	1		Function unknown	PA4579	PA14_60580	IHMA87_05040	homolog_g4694
refseq|NC_008463.1|chromosome	peak857	2	1273.17	11.87478	6377984	-17	6377947	6378367	-	PA14_71590	1		Function unknown	PA5424	PA14_71590	IHMA87_05956	homolog_g5574	-324	6377640	6378060	-	PA14_71580	1		Function unknown	PA5423	PA14_71580	IHMA87_05955	homolog_g5573
refseq|NC_008463.1|chromosome	peak424	2	1262.57	11.815695	3464843	-116	3464707	3465127	-	PA14_38850	1	exaB	Energy production and conversion	PA1983	PA14_38850	IHMA87_03137	homolog_g2038	-197	3464640	3465060	+	PA14_38860	2	exaA	Carbohydrate transport and metabolism	PA1982	PA14_38860	IHMA87_03138	homolog_g2037
refseq|NC_008463.1|chromosome	peak636	1	1258.4	11.79116	4977815	-156	4977639	4978059	-	PA14_55750	1		Cell motility	PA4290	PA14_55750	IHMA87_04591	homolog_g4397
refseq|NC_008463.1|chromosome	peak285	2	1091.41	10.786525	2155134	-182	2154932	2155352	-	PA14_24650	1	rmf	"Translation, ribosomal structure and biogenesis"	PA3049	PA14_24650	IHMA87_01897	homolog_g3124	-280	2155014	2155434	+	PA14_24665	2				PA14_24665		homolog_g5998
refseq|NC_008463.1|chromosome	peak591	1	1089.11	10.772265	4681993	-72	4681901	4682321	-	PA14_52800	1	acsA	Lipid transport and metabolism	PA0887	PA14_52800	IHMA87_04367	homolog_g922
refseq|NC_008463.1|chromosome	peak705	2	1085.99	10.757295	5341231	-83	5341128	5341548	-	PA14_59970	1				PA14_59970		homolog_g6361	-126	5340957	5341377	+	PA14_59980	2				PA14_59980		homolog_g6362
refseq|NC_008463.1|chromosome	peak579	2	1080.47	10.721645	4620871	-30	4620501	4620921	+	PA14_52080	3		"Posttranslational modification, protein turnover, chaperones"	PA0941	PA14_52080		homolog_g981	-86	4620765	4621185	-	PA14_52070	1		Transcription	PA0942	PA14_52070		homolog_g982
refseq|NC_008463.1|chromosome	peak427	1	1040.35	10.473119999999998	3475007	-85	3474902	3475322	-	PA14_38990	2		Function unknown	PA1975	PA14_38990	IHMA87_03145	homolog_g2030
refseq|NC_008463.1|chromosome	peak690	1	958.16	9.801605	5294182	-398	5294180	5294600	+	PA14_59510	1				PA14_59510	IHMA87_04900	homolog_g6318
refseq|NC_008463.1|chromosome	peak733	1	957.31	9.95494	5438383	-72	5438291	5438711	-	PA14_60950	4		Signal transduction mechanisms	PA4606	PA14_60950	IHMA87_05065	homolog_g4722
refseq|NC_008463.1|chromosome	peak536	1	866.17	9.26181	4285494	-315	4285159	4285579	-	PA14_48140	1		Function unknown	PA1245	PA14_48140	IHMA87_03988	homolog_g1289
refseq|NC_008463.1|chromosome	peak687	1	824.56	9.09483	5291213	-132	5291061	5291481	-	PA14_59410	1				PA14_59410		homolog_g6311
refseq|NC_008463.1|chromosome	peak870	1	804.77	8.9659	6480445	-35	6480080	6480500	+	PA14_72760	1		Defense mechanisms	PA5514	PA14_72760	IHMA87_06059	homolog_g5666
refseq|NC_008463.1|chromosome	peak227	2	785.85	8.838865	1857765	-62	1857683	1858103	-	PA14_21410	1	phoA	Inorganic ion transport and metabolism	PA3296	PA14_21410	IHMA87_01646	homolog_g3382	-143	1857508	1857928	+	PA14_21440	1		Nucleotide transport and metabolism	PA3295	PA14_21440	IHMA87_01647	homolog_g3381
refseq|NC_008463.1|chromosome	peak183	1	772.72	8.750770000000001	1423405	-7	1423378	1423798	-	PA14_16630	1	lptF	Cell wall/membrane/envelope biogenesis	PA3692	PA14_16630	IHMA87_01276	homolog_g3786
refseq|NC_008463.1|chromosome	peak719	1	739.2	8.52828	5370107	-178	5369909	5370329	-	PA14_60270	1		Amino acid transport and metabolism	PA4548	PA14_60270	IHMA87_05009	homolog_g4662
refseq|NC_008463.1|chromosome	peak741	1	704.67	8.2876	5486791	-240	5486631	5487051	+	PA14_61500	6		Function unknown	PA4648	PA14_61500		homolog_g4764
refseq|NC_008463.1|chromosome	peak175	1	704.13	8.286280000000001	1334568	-260	1334428	1334848	+	PA14_15700	1		Amino acid transport and metabolism	PA3766	PA14_15700	IHMA87_01188	homolog_g3860
refseq|NC_008463.1|chromosome	peak468	1	692.52	8.208839999999999	3777716	-190	3777506	3777926	-	PA14_42390	1	exsA	Transcription	PA1713	PA14_42390		homolog_g1762
refseq|NC_008463.1|chromosome	peak558	1	679.93	8.117935	4526966	19	4526547	4526967	+	PA14_50970	1		"Posttranslational modification, protein turnover, chaperones"	PA1033	PA14_50970	IHMA87_04178	homolog_g1076
refseq|NC_008463.1|chromosome	peak624	1	668.54	8.040745	4884611	-309	4884520	4884940	+	PA14_55000	5				PA14_55000		homolog_g6249
refseq|NC_008463.1|chromosome	peak240	1	639.45	7.77365	1928493	-74	1928399	1928819	-	PA14_22110	1				PA14_22110		homolog_g5962
refseq|NC_008463.1|chromosome	peak478	1	588.6	7.47263	3911036	-72	3910944	3911364	-	PA14_43920	1	braB	Amino acid transport and metabolism	PA1590	PA14_43920	IHMA87_03579	homolog_g1639
refseq|NC_008463.1|chromosome	peak659	1	559.01	7.25789	5156442	-19	5156061	5156481	+	PA14_57940	5	rpoN	Transcription	PA4462	PA14_57940	IHMA87_04784	homolog_g4572
refseq|NC_008463.1|chromosome	peak247	1	555.76	6.9649	1936472	-368	1936084	1936504	-	PA14_22220	2				PA14_22220		homolog_g5970
refseq|NC_008463.1|chromosome	peak281	1	553.08	7.20641	2110174	-206	2109980	2110400	+	PA14_24300	1		Function unknown	PA3081	PA14_24300	IHMA87_01867	homolog_g3156
refseq|NC_008463.1|chromosome	peak524	2	548.34	7.177720000000001	4146088	-49	4145737	4146157	+	PA14_46570	3				PA14_46570		homolog_g6179	-223	4145845	4146265	-	PA14_46560	1				PA14_46560		homolog_g6178
refseq|NC_008463.1|chromosome	peak316	1	538.44	7.05584	2485556	-82	2485238	2485658	+	PA14_28820	3				PA14_28820		homolog_g6030
refseq|NC_008463.1|chromosome	peak121	1	536.71	6.162715	851584	-204	851360	851780	-	PA14_09900	1	piv	Function unknown	PA4175	PA14_09900	IHMA87_00753	homolog_g4271
refseq|NC_008463.1|chromosome	peak342	2	532.46	7.06165	2647519	-28	2647147	2647567	+	PA14_30580	1		Transcription	PA2591	PA14_30580		homolog_g2651	-125	2647374	2647794	-	PA14_30570	1		Amino acid transport and metabolism	PA2592	PA14_30570	IHMA87_02515	homolog_g2652
refseq|NC_008463.1|chromosome	peak169	2	525.55	7.0089500000000005	1303771	-48	1303703	1304123	-	PA14_15360	1				PA14_15360		homolog_g5917	-281	1303652	1304072	+	PA14_15380	2				PA14_15380		homolog_g5919
refseq|NC_008463.1|chromosome	peak830	1	516.93	6.943395000000001	6156631	-90	6156321	6156741	+	PA14_69040	1		Coenzyme transport and metabolism	PA5228	PA14_69040	IHMA87_05710	homolog_g5372
refseq|NC_008463.1|chromosome	peak599	2	461.61	6.48792	4751530	-151	4751281	4751701	+	PA14_53580	3				PA14_53580		homolog_g6226	-208	4751302	4751722	-	PA14_53570	1				PA14_53570		homolog_g6225
refseq|NC_008463.1|chromosome	peak828	1	440.56	6.358275	6139188	-258	6139046	6139466	+	PA14_68830	1		"Intracellular trafficking, secretion, and vesicular transport"	PA5211	PA14_68830	IHMA87_05694	homolog_g5354
refseq|NC_008463.1|chromosome	peak770	1	423.83	6.226459999999999	5672608	-260	5672328	5672748	-	PA14_63605	6	fdnG	Energy production and conversion	PA4812	PA14_63605	IHMA87_05294	homolog_g4946
refseq|NC_008463.1|chromosome	peak122	2	403.58	6.06384	866374	-53	866301	866721	-	PA14_10080	2				PA14_10080	IHMA87_00765	homolog_g5882	-66	866040	866460	+	PA14_10090	1				PA14_10090	IHMA87_00766	homolog_g5883
refseq|NC_008463.1|chromosome	peak506	1	403.53	6.06517	4006847	-272	4006719	4007139	+	PA14_44950	1		Nucleotide transport and metabolism	PA1507	PA14_44950	IHMA87_03664	homolog_g1553
refseq|NC_008463.1|chromosome	peak20	2	387.09	5.918705	142875	-11	142486	142906	+	PA14_01550	1		Function unknown	PA0127	PA14_01550	IHMA87_00130	homolog_g139	-90	142765	143185	-	PA14_01540	1		Function unknown	PA0126	PA14_01540	IHMA87_00129	homolog_g138
refseq|NC_008463.1|chromosome	peak441	1	383.96	5.89997	3596927	-287	3596814	3597234	+	PA14_40270	1		Inorganic ion transport and metabolism	PA1873	PA14_40270		homolog_g1928
refseq|NC_008463.1|chromosome	peak463	1	366.62	5.75381	3728021	-190	3727811	3728231	-	PA14_41750	1		Lipid transport and metabolism	PA1764	PA14_41750	IHMA87_03441	homolog_g1813
refseq|NC_008463.1|chromosome	peak399	1	346.43	5.591175	3183551	-389	3183142	3183562	-	PA14_35780	3				PA14_35780	IHMA87_03166	homolog_g6111
refseq|NC_008463.1|chromosome	peak668	1	341.76	5.550815	5233705	-249	5233436	5233856	-	PA14_58720	1				PA14_58720		homolog_g6263
refseq|NC_008463.1|chromosome	peak530	3	327.42	5.432095	4225660	-24	4225616	4226036	-	PA14_47420	1		Function unknown	PA1298	PA14_47420	IHMA87_03934	homolog_g1343	-376	4225264	4225684	-	PA14_47410	1		Function unknown	PA1299	PA14_47410	IHMA87_03933	homolog_g1344	-44	4225304	4225724	+	PA14_47430	1		Inorganic ion transport and metabolism	PA1297	PA14_47430	IHMA87_03935	homolog_g1342
refseq|NC_008463.1|chromosome	peak280	2	321.63	5.38076	2084783	-85	2084468	2084888	+	PA14_23990	9	xcpR	Cell motility	PA3103	PA14_23990	IHMA87_01842	homolog_g3181	-135	2084628	2085048	-	PA14_23980	2	xcpP	Function unknown	PA3104	PA14_23980	IHMA87_01841	homolog_g3182
refseq|NC_008463.1|chromosome	peak614	1	297.82	5.08609	4861477	-32	4861425	4861845	-	PA14_54860	1				PA14_54860		homolog_g6236
refseq|NC_008463.1|chromosome	peak766	2	280.57	5.015165	5627116	-130	5626966	5627386	-	PA14_63070	1		Transcription	PA4769	PA14_63070	IHMA87_05249	homolog_g4902	-199	5626915	5627335	+	PA14_63080	3	lldP	Energy production and conversion	PA4770	PA14_63080	IHMA87_05250	homolog_g4903
refseq|NC_008463.1|chromosome	peak144	1	274.5	4.954745	1104694	-141	1104435	1104855	+	PA14_12870	2	tesB	Lipid transport and metabolism	PA3942	PA14_12870	IHMA87_01004	homolog_g4038
refseq|NC_008463.1|chromosome	peak392	2	265.15	4.87582	3159867	-71	3159538	3159958	+	PA14_35540	1	bkdR	Transcription	PA2246	PA14_35540	IHMA87_02851	homolog_g2302	-239	3159608	3160028	-	PA14_35530	4	bkdA1	Energy production and conversion	PA2247	PA14_35530		homolog_g2303
refseq|NC_008463.1|chromosome	peak161	1	264.49	4.68934	1230994	-213	1230807	1231227	+	PA14_14430	1		Function unknown	PA3835	PA14_14430	IHMA87_01118	homolog_g3930
refseq|NC_008463.1|chromosome	peak403	2	263.9	4.866960000000001	3188229	-36	3187865	3188285	+	PA14_35830	1				PA14_35830		homolog_g6116	-148	3188061	3188481	-	PA14_35820	1				PA14_35820	IHMA87_03161	homolog_g6115
refseq|NC_008463.1|chromosome	peak564	3	262.35	4.55654	4586142	-12	4586110	4586530	-	PA14_51580	1				PA14_51580		homolog_g6214	-100	4585842	4586262	+	PA14_51590	1				PA14_51590		homolog_g6215	-271	4585851	4586271	-	PA14_51570	1				PA14_51570		homolog_g6213
refseq|NC_008463.1|chromosome	peak650	1	259.37	4.18551	5119791	-204	5119567	5119987	-	PA14_57460	16		Function unknown	PA4421	PA14_57460	IHMA87_04739	homolog_g4529
refseq|NC_008463.1|chromosome	peak380	2	254.01	4.769315	3010381	-82	3010279	3010699	-	PA14_33870	1		Function unknown	PA2381	PA14_33870	IHMA87_02774	homolog_g2437	-213	3010194	3010614	+	PA14_33880	1		Function unknown	PA2380	PA14_33880	IHMA87_02775	homolog_g2436
refseq|NC_008463.1|chromosome	peak78	2	253.96	4.775265	631566	-14	631532	631952	-	PA14_07340	1		Function unknown	PA0564	PA14_07340	IHMA87_00541	homolog_g584	-104	631270	631690	+	PA14_07355	1		Function unknown	PA0565	PA14_07355	IHMA87_00542	homolog_g585
refseq|NC_008463.1|chromosome	peak760	1	248.53	4.72487	5604231	-341	5603870	5604290	-	PA14_62780	7		Function unknown	PA4746	PA14_62780	IHMA87_05224	homolog_g4876
refseq|NC_008463.1|chromosome	peak100	1	247.74	4.659215	742308	-373	742281	742701	+	PA14_08695	6	secE	"Intracellular trafficking, secretion, and vesicular transport"	PA4276	PA14_08695	IHMA87_00658	homolog_g4374
refseq|NC_008463.1|chromosome	peak236	1	240.48	4.438515000000001	1922688	7	1922675	1923095	-	PA14_22080	1				PA14_22080		homolog_g5959
refseq|NC_008463.1|chromosome	peak507	2	236.27	4.60842	4012109	-29	4011738	4012158	+	PA14_45000	3	gcl	General function prediction only	PA1502	PA14_45000	IHMA87_03669	homolog_g1548	-300	4011789	4012209	-	PA14_44990	1		General function prediction only	PA1503	PA14_44990	IHMA87_03668	homolog_g1549
refseq|NC_008463.1|chromosome	peak793	1	235.62	4.5015	5850945	-55	5850870	5851290	-	PA14_65690	1	cpdA	General function prediction only	PA4969	PA14_65690	IHMA87_05461	homolog_g5105
refseq|NC_008463.1|chromosome	peak551	1	233.62	4.579185000000001	4406196	-154	4405950	4406370	+	PA14_49540	1				PA14_49540		homolog_g6202
refseq|NC_008463.1|chromosome	peak640	1	231.48	4.559825	4998707	5	4998302	4998722	+	PA14_56000	1	pctA	Cell motility	PA4309	PA14_56000	IHMA87_04610	homolog_g4416
refseq|NC_008463.1|chromosome	peak763	1	229.48	4.539295	5609715	-85	5609610	5610030	-	PA14_62860	5	ftsH	"Posttranslational modification, protein turnover, chaperones"	PA4751	PA14_62860	IHMA87_05230	homolog_g4883
refseq|NC_008463.1|chromosome	peak334	1	229.39	4.53859	2599137	-10	2599107	2599527	-	PA14_30020	13	nuoA	Energy production and conversion	PA2637	PA14_30020	IHMA87_02479	homolog_g2698
refseq|NC_008463.1|chromosome	peak580	1	226.87	4.517035	4621546	-279	4621425	4621845	+	PA14_52120	1				PA14_52120		homolog_g6222
refseq|NC_008463.1|chromosome	peak302	2	225.47	4.48283	2447770	-39	2447409	2447829	+	PA14_28320	1		Transcription	PA2766	PA14_28320		homolog_g2830	-49	2447701	2448121	-	PA14_28310	2		Lipid transport and metabolism	PA2767	PA14_28310		homolog_g2831
refseq|NC_008463.1|chromosome	peak329	2	221.75	4.466725	2554948	-104	2554652	2555072	+	PA14_29470	1		Coenzyme transport and metabolism	PA2679	PA14_29470	IHMA87_03794	homolog_g2740	-122	2554806	2555226	-	PA14_29460	2		Energy production and conversion	PA2680	PA14_29460		homolog_g2741
refseq|NC_008463.1|chromosome	peak533	1	214.87	4.396504999999999	4237839	-158	4237597	4238017	+	PA14_47600	1		Lipid transport and metabolism	PA1284	PA14_47600	IHMA87_03947	homolog_g1329
refseq|NC_008463.1|chromosome	peak130	2	214.58	4.39885	925691	-79	925370	925790	+	PA14_10740	1		General function prediction only	PA4114	PA14_10740	IHMA87_00807	homolog_g4210	-341	925330	925750	-	PA14_10730	1		General function prediction only	PA4115	PA14_10730	IHMA87_00806	homolog_g4211
refseq|NC_008463.1|chromosome	peak806	2	213.62	4.389525	5952125	-22	5952083	5952503	-	PA14_66660	8	pilM	Cell motility	PA5044	PA14_66660	IHMA87_05526	homolog_g5180	-163	5951888	5952308	+	PA14_66670	1	ponA	Cell wall/membrane/envelope biogenesis	PA5045	PA14_66670	IHMA87_05527	homolog_g5181
refseq|NC_008463.1|chromosome	peak205	1	213.5	4.38467	1643361	-3	1643338	1643758	-	PA14_19020	2		Function unknown	PA3484	PA14_19020	IHMA87_01466	homolog_g3575
refseq|NC_008463.1|chromosome	peak339	1	205.89	4.308495	2630882	-9	2630853	2631273	-	PA14_30350	1		"Posttranslational modification, protein turnover, chaperones"	PA2610	PA14_30350	IHMA87_02506	homolog_g2671
refseq|NC_008463.1|chromosome	peak253	1	197.4	4.227695000000001	1945592	-34	1945226	1945646	+	PA14_22340	4		Function unknown	PA3235	PA14_22340	IHMA87_01709	homolog_g3318
refseq|NC_008463.1|chromosome	peak755	1	195.74	4.212795	5555000	-41	5554641	5555061	+	PA14_62260	1	cbpA	Signal transduction mechanisms	PA4704	PA14_62260	IHMA87_05176	homolog_g4827
refseq|NC_008463.1|chromosome	peak134	2	191.34	4.1212	956560	-219	956321	956741	-	PA14_11050	3		Function unknown	PA4087	PA14_11050	IHMA87_00837	homolog_g4183	-252	956412	956832	+	PA14_11060	2	cupB1	Cell motility	PA4086	PA14_11060		homolog_g4182
refseq|NC_008463.1|chromosome	peak351	1	189.27	4.142975	2749507	-128	2749359	2749779	-	PA14_31630	1		Transcription	PA2547	PA14_31630		homolog_g2602
refseq|NC_008463.1|chromosome	peak523	1	185.58	4.02831	4144174	-399	4144173	4144593	+	PA14_46550	1				PA14_46550		homolog_g6177
refseq|NC_008463.1|chromosome	peak185	2	184.58	4.096655	1455993	-60	1455913	1456333	-	PA14_17000	1		Function unknown	PA3661	PA14_17000	IHMA87_01307	homolog_g3755	-178	1455771	1456191	+	PA14_17010	1		Inorganic ion transport and metabolism	PA3660	PA14_17010	IHMA87_01308	homolog_g3754
refseq|NC_008463.1|chromosome	peak731	1	180.57	4.042870000000001	5418986	-114	5418852	5419272	-	PA14_60790	4		Defense mechanisms	PA4594	PA14_60790	IHMA87_05054	homolog_g4710
refseq|NC_008463.1|chromosome	peak194	1	180.53	4.051740000000001	1522050	-306	1521724	1522144	-	PA14_17690	1		Amino acid transport and metabolism	PA3602	PA14_17690	IHMA87_01368	homolog_g3695
refseq|NC_008463.1|chromosome	peak429	2	178.31	4.02918	3488377	-56	3488301	3488721	-	PA14_39150	1	azoR2	Lipid transport and metabolism	PA1962	PA14_39150	IHMA87_03158	homolog_g2017	-92	3488069	3488489	+	PA14_39160	1		Transcription	PA1961	PA14_39160	IHMA87_03170	homolog_g2016
refseq|NC_008463.1|chromosome	peak409	1	176.04	4.011075	3252674	-229	3252425	3252845	-	PA14_36550	2		Function unknown	PA2167	PA14_36550	IHMA87_02977	homolog_g2223
refseq|NC_008463.1|chromosome	peak434	1	169.35	3.934905	3541935	-248	3541783	3542203	+	PA14_39770	1		"Secondary metabolites biosynthesis, transport and catabolism"	PA1915	PA14_39770		homolog_g1970
refseq|NC_008463.1|chromosome	peak82	1	168.27	3.652145	642659	-393	642246	642666	-	PA14_07480	1				PA14_07480	IHMA87_00562	homolog_g5874
refseq|NC_008463.1|chromosome	peak800	2	165.86	3.90002	5907373	-102	5907251	5907671	-	PA14_66270	1	glnE	Signal transduction mechanisms	PA5014	PA14_66270	IHMA87_05498	homolog_g5150	-180	5907153	5907573	+	PA14_66290	2	aceE	Energy production and conversion	PA5015	PA14_66290	IHMA87_05499	homolog_g5151
refseq|NC_008463.1|chromosome	peak81	1	154.78	3.781915	640331	-53	640258	640678	-	PA14_07460	1				PA14_07460		homolog_g5873
refseq|NC_008463.1|chromosome	peak493	1	153.42	3.76578	3964371	-201	3964172	3964592	+	PA14_44520	2		Inorganic ion transport and metabolism	PA1541	PA14_44520	IHMA87_03633	homolog_g1588
refseq|NC_008463.1|chromosome	peak820	1	152.7	3.75269	6040179	-115	6039894	6040314	+	PA14_67620	1		Function unknown	PA5120	PA14_67620		homolog_g5256
refseq|NC_008463.1|chromosome	peak563	1	152.63	3.69329	4585455	-16	4585419	4585839	-	PA14_51560	1				PA14_51560		homolog_g6212
refseq|NC_008463.1|chromosome	peak483	2	151.44	3.737955	3947234	-11	3946845	3947265	+	PA14_44340	3	ccoN2	"Posttranslational modification, protein turnover, chaperones"	PA1557	PA14_44340	IHMA87_03615	homolog_g1606	-177	3947037	3947457	-	PA14_44320	1		General function prediction only	PA1558	PA14_44320	IHMA87_03614	homolog_g1607
refseq|NC_008463.1|chromosome	peak167	1	149.58	3.706695	1301010	-116	1300726	1301146	+	PA14_15350	1				PA14_15350		homolog_g5916
refseq|NC_008463.1|chromosome	peak807	1	148.44	3.710760000000001	5956235	-112	5956103	5956523	-	PA14_66680	1		Energy production and conversion	PA5046	PA14_66680	IHMA87_05528	homolog_g5182
refseq|NC_008463.1|chromosome	peak676	1	145.44	3.458875	5275333	9	5274924	5275344	+	PA14_59220	1	pyoS5	Function unknown	PA0985	PA14_59220		homolog_g1026
refseq|NC_008463.1|chromosome	peak667	1	136.01	3.571885	5225216	-232	5224964	5225384	-	PA14_58630	1	speC	Amino acid transport and metabolism	PA4519	PA14_58630	IHMA87_04841	homolog_g4629
refseq|NC_008463.1|chromosome	peak350	1	133.61	3.5349000000000004	2722643	-320	2722563	2722983	+	PA14_31310	1		Function unknown	PA2568	PA14_31310		homolog_g2625
refseq|NC_008463.1|chromosome	peak420	2	132.76	3.529725	3414307	-247	3414154	3414574	+	PA14_38310	1		Function unknown	PA2027	PA14_38310	IHMA87_03090	homolog_g2082	-383	3413904	3414324	-	PA14_38290	1		Function unknown	PA2029	PA14_38290	IHMA87_03088	homolog_g2084
refseq|NC_008463.1|chromosome	peak348	1	131.68	3.5182800000000003	2715758	-262	2715476	2715896	-	PA14_31230	1				PA14_31230		homolog_g6076
refseq|NC_008463.1|chromosome	peak149	1	128.49	3.47753	1180863	-221	1180622	1181042	-	PA14_13740	2	narX	Signal transduction mechanisms	PA3878	PA14_13740	IHMA87_01065	homolog_g3974
refseq|NC_008463.1|chromosome	peak863	1	127.16	3.4635	6406682	-76	6406358	6406778	+	PA14_71890	1		Energy production and conversion	PA5445	PA14_71890	IHMA87_05979	homolog_g5595
refseq|NC_008463.1|chromosome	peak621	1	126.96	3.466165	4878538	-3	4878515	4878935	-	PA14_54940	4				PA14_54940		homolog_g6244
refseq|NC_008463.1|chromosome	peak842	1	121.0	3.38396	6243783	1	6243764	6244184	-	PA14_69980	1		Carbohydrate transport and metabolism	PA5301	PA14_69980	IHMA87_05826	homolog_g5445
refseq|NC_008463.1|chromosome	peak876	1	117.88	3.35958	6528175	-111	6528044	6528464	-	PA14_73320	11	atpI	Energy production and conversion	PA5561	PA14_73320	IHMA87_06109	homolog_g5713
refseq|NC_008463.1|chromosome	peak295	2	116.6	3.341005	2256648	-78	2256550	2256970	-	PA14_25840	1		Energy production and conversion	PA2953	PA14_25840	IHMA87_02017	homolog_g3026	-243	2256491	2256911	+	PA14_25860	2	etfB	Energy production and conversion	PA2952	PA14_25860	IHMA87_02018	homolog_g3025
refseq|NC_008463.1|chromosome	peak212	2	115.56	3.33168	1730655	-372	1730263	1730683	-	PA14_20060	1				PA14_20060	IHMA87_01539	homolog_g5950	-401	1730656	1731076	+	PA14_20080	3		Cell wall/membrane/envelope biogenesis	PA3402	PA14_20080	IHMA87_01541	homolog_g3492
refseq|NC_008463.1|chromosome	peak685	1	114.73	3.32133	5289491	-327	5289418	5289838	+	PA14_59390	1				PA14_59390	IHMA87_04911	homolog_g6309
refseq|NC_008463.1|chromosome	peak539	1	114.43	3.314125	4330342	-61	4330261	4330681	-	PA14_48680	1		Inorganic ion transport and metabolism	PA1208	PA14_48680	IHMA87_04008	homolog_g1252
refseq|NC_008463.1|chromosome	peak344	1	112.35	3.2884200000000003	2672767	-327	2672694	2673114	+	PA14_30820	1		Signal transduction mechanisms	PA2573	PA14_30820	IHMA87_02554	homolog_g2631
refseq|NC_008463.1|chromosome	peak872	1	112.27	3.29085	6485775	-254	6485629	6486049	+	PA14_72820	2		Function unknown	PA5520	PA14_72820	IHMA87_06064	homolog_g5672
refseq|NC_008463.1|chromosome	peak522	1	110.27	3.21158	4142228	-173	4142001	4142421	+	PA14_46540	1				PA14_46540		homolog_g6176
refseq|NC_008463.1|chromosome	peak148	1	107.19	3.212565	1138013	-2	1137991	1138411	-	PA14_13210	1				PA14_13210		homolog_g5899
refseq|NC_008463.1|chromosome	peak526	1	102.51	3.168125	4171786	-231	4171617	4172037	+	PA14_46850	1		Transcription	PA1347	PA14_46850	IHMA87_03883	homolog_g1393
refseq|NC_008463.1|chromosome	peak748	1	102.33	2.55785	5536231	-342	5535869	5536289	-	PA14_62040	3				PA14_62040	IHMA87_05157	homolog_g6389
refseq|NC_008463.1|chromosome	peak423	2	102.01	3.1642	3462400	-75	3462305	3462725	-	PA14_38825	1	pqqA	Function unknown	PA1985	PA14_38825		homolog_g2040	-199	3462181	3462601	-	PA14_38820	5	pqqB	General function prediction only	PA1986	PA14_38820	IHMA87_03135	homolog_g2041
refseq|NC_008463.1|chromosome	peak25	1	101.76	3.15723	188694	-364	188658	189078	+	PA14_02070	1		Nucleotide transport and metabolism	PA0166	PA14_02070	IHMA87_00167	homolog_g178
refseq|NC_008463.1|chromosome	peak612	1	100.64	3.13529	4853095	-370	4852705	4853125	-	PA14_54730	1		Function unknown	PA0738	PA14_54730	IHMA87_04520	homolog_g769
refseq|NC_008463.1|chromosome	peak221	2	100.41	3.14328	1803515	17	1803512	1803932	-	PA14_20940	1		Lipid transport and metabolism	PA3334	PA14_20940		homolog_g3422	-340	1803155	1803575	-	PA14_20920	1		"Translation, ribosomal structure and biogenesis"	PA3335	PA14_20920		homolog_g3423
refseq|NC_008463.1|chromosome	peak446	2	99.79	3.04066	3637846	-25	3637471	3637891	+	PA14_40770	2	cysI	Inorganic ion transport and metabolism	PA1838	PA14_40770	IHMA87_03289	homolog_g1893	-206	3637620	3638040	-	PA14_40750	1				PA14_40750		homolog_g6157
refseq|NC_008463.1|chromosome	peak193	2	98.62	3.1185150000000004	1509557	-67	1509470	1509890	-	PA14_17570	1		"Translation, ribosomal structure and biogenesis"	PA3614	PA14_17570	IHMA87_01356	homolog_g3707	-113	1509270	1509690	+	PA14_17580	1		Carbohydrate transport and metabolism	PA3613	PA14_17580	IHMA87_01357	homolog_g3706
refseq|NC_008463.1|chromosome	peak630	1	98.55	3.11875	4917497	10	4917487	4917907	-	PA14_55390	1		Function unknown	PA0691	PA14_55390	IHMA87_04554	homolog_g717
refseq|NC_008463.1|chromosome	peak287	1	98.33	3.11726	2168781	-108	2168653	2169073	-	PA14_24790	1	opdQ	Function unknown	PA3038	PA14_24790	IHMA87_01910	homolog_g3113
refseq|NC_008463.1|chromosome	peak322	1	97.97	3.11287	2491524	-150	2491274	2491694	+	PA14_28850	2				PA14_28850		homolog_g6033
refseq|NC_008463.1|chromosome	peak354	1	96.2	3.09014	2783540	-12	2783508	2783928	-	PA14_31960	2	czcR	Signal transduction mechanisms	PA2523	PA14_31960	IHMA87_02628	homolog_g2578
refseq|NC_008463.1|chromosome	peak181	2	96.19	3.088885	1401991	14	1401577	1401997	+	PA14_16390	1		Amino acid transport and metabolism	PA3710	PA14_16390	IHMA87_01258	homolog_g3804	-186	1401785	1402205	-	PA14_16380	1		Transcription	PA3711	PA14_16380	IHMA87_01257	homolog_g3805
refseq|NC_008463.1|chromosome	peak309	1	94.11	3.05433	2476073	15	2476068	2476488	-	PA14_28760	1				PA14_28760		homolog_g6024
refseq|NC_008463.1|chromosome	peak874	2	93.53	2.83186	6513916	-39	6513857	6514277	-	PA14_73140	1		Cell wall/membrane/envelope biogenesis	PA5546	PA14_73140	IHMA87_06090	homolog_g5698	-199	6513715	6514135	+	PA14_73150	1		Amino acid transport and metabolism	PA5547	PA14_73150	IHMA87_06091	homolog_g5699
refseq|NC_008463.1|chromosome	peak204	1	89.18	2.998605	1635428	-195	1635213	1635633	-	PA14_18960	1				PA14_18960		homolog_g5948
refseq|NC_008463.1|chromosome	peak765	1	86.12	2.957695	5616956	-124	5616812	5617232	-	PA14_62930	1	carA	Amino acid transport and metabolism	PA4758	PA14_62930	IHMA87_05237	homolog_g4890
refseq|NC_008463.1|chromosome	peak436	1	85.83	2.955735	3563626	-63	3563289	3563709	+	PA14_39990	2		Lipid transport and metabolism	PA1897	PA14_39990	IHMA87_03221	homolog_g1952
refseq|NC_008463.1|chromosome	peak462	1	82.81	2.91514	3726217	2	3726199	3726619	-	PA14_41740	1		Function unknown	PA1765	PA14_41740	IHMA87_03440	homolog_g1814
refseq|NC_008463.1|chromosome	peak824	2	82.62	2.907695	6114429	-59	6114088	6114508	+	PA14_68550	1		Transcription	PA5189	PA14_68550	IHMA87_05672	homolog_g5331	-84	6114325	6114745	-	PA14_68530	4		Lipid transport and metabolism	PA5188	PA14_68530	IHMA87_05671	homolog_g5330
refseq|NC_008463.1|chromosome	peak50	1	82.59	2.85593	335082	-333	334729	335149	-	PA14_03720	1		Signal transduction mechanisms	PA0285	PA14_03720	IHMA87_00262	homolog_g299
refseq|NC_008463.1|chromosome	peak306	1	81.42	2.8903	2465573	-70	2465483	2465903	-	PA14_28610	1				PA14_28610		homolog_g6022
refseq|NC_008463.1|chromosome	peak839	2	80.26	2.87658	6235784	-42	6235722	6236142	-	PA14_69900	1		Signal transduction mechanisms	PA5295	PA14_69900	IHMA87_05820	homolog_g5439	-146	6235530	6235950	+	PA14_69910	1	rep	"Replication, recombination and repair"	PA5296	PA14_69910	IHMA87_05821	homolog_g5440
refseq|NC_008463.1|chromosome	peak709	1	80.22	2.77158	5352399	-391	5352390	5352810	+	PA14_60090	1				PA14_60090		homolog_g6373
refseq|NC_008463.1|chromosome	peak223	1	79.22	2.86318	1841955	-106	1841661	1842081	+	PA14_21280	2		Function unknown	PA3305	PA14_21280	IHMA87_01635	homolog_g3392
refseq|NC_008463.1|chromosome	peak371	2	78.95	2.85801	2895215	-293	2894902	2895322	-	PA14_33060	2		Function unknown	PA2440	PA14_33060		homolog_g2495	-396	2895211	2895631	+	PA14_33070	3		"Posttranslational modification, protein turnover, chaperones"	PA2439	PA14_33070	IHMA87_02708	homolog_g2494
refseq|NC_008463.1|chromosome	peak476	1	77.7	2.838735	3897352	-132	3897084	3897504	+	PA14_43780	3		Energy production and conversion	PA1602	PA14_43780	IHMA87_03567	homolog_g1651
refseq|NC_008463.1|chromosome	peak137	1	74.94	2.764965	981896	-27	981849	982269	-	PA14_11270	1	oprG	Cell wall/membrane/envelope biogenesis	PA4067	PA14_11270	IHMA87_00858	homolog_g4163
refseq|NC_008463.1|chromosome	peak131	1	73.9	2.7845	936823	-157	936646	937066	-	PA14_10820	1		Signal transduction mechanisms	PA4108	PA14_10820	IHMA87_00815	homolog_g4204
refseq|NC_008463.1|chromosome	peak663	2	71.25	2.752445	5213349	-8	5212957	5213377	+	PA14_58550	1	lpxO1	"Posttranslational modification, protein turnover, chaperones"	PA4512	PA14_58550	IHMA87_04834	homolog_g4622	-122	5213207	5213627	-	PA14_58540	3		General function prediction only	PA4511	PA14_58540	IHMA87_04833	homolog_g4621
refseq|NC_008463.1|chromosome	peak794	1	70.63	2.74045	5874346	-224	5874170	5874590	+	PA14_65950	1		Function unknown	PA4987	PA14_65950	IHMA87_05471	homolog_g5123
refseq|NC_008463.1|chromosome	peak3	1	70.03	2.69909	15064	-144	14808	15228	+	PA14_00130	1		Function unknown	PA0012	PA14_00130		homolog_g24
refseq|NC_008463.1|chromosome	peak670	1	69.21	2.718585	5251526	-54	5251180	5251600	+	PA14_58910	1				PA14_58910	IHMA87_04883	homolog_g6267
refseq|NC_008463.1|chromosome	peak277	2	68.69	2.71146	2059032	-68	2058944	2059364	-	PA14_23670	1		Transcription	PA3127	PA14_23670	IHMA87_01816	homolog_g3205	-90	2058722	2059142	+	PA14_23680	1	ibpA	"Posttranslational modification, protein turnover, chaperones"	PA3126	PA14_23680	IHMA87_01818	homolog_g3204
refseq|NC_008463.1|chromosome	peak838	2	65.37	2.663495	6214330	-48	6214262	6214682	-	PA14_69640	1		Inorganic ion transport and metabolism	PA5275	PA14_69640	IHMA87_05757	homolog_g5419	-206	6214136	6214556	+	PA14_69660	6	lppL	Cell motility	PA5276	PA14_69660	IHMA87_05758	homolog_g5420
refseq|NC_008463.1|chromosome	peak635	1	62.35	2.620625	4957804	-46	4957450	4957870	+	PA14_55640	2	sbcD	"Replication, recombination and repair"	PA4281	PA14_55640	IHMA87_04582	homolog_g4388
refseq|NC_008463.1|chromosome	peak92	1	61.96	2.60997	714465	4	714061	714481	+	PA14_08340	3	trpG	Coenzyme transport and metabolism	PA0649	PA14_08340	IHMA87_00625	homolog_g670
refseq|NC_008463.1|chromosome	peak737	2	60.95	2.5981300000000003	5454885	-153	5454638	5455058	+	PA14_61170	1		General function prediction only	PA4622	PA14_61170	IHMA87_05083	homolog_g4738	-158	5454707	5455127	-	PA14_61150	5		Energy production and conversion	PA4621	PA14_61150	IHMA87_05082	homolog_g4737
refseq|NC_008463.1|chromosome	peak708	1	59.89	2.57185	5347819	-193	5347612	5348032	+	PA14_60070	2				PA14_60070		homolog_g6371
refseq|NC_008463.1|chromosome	peak856	1	59.17	2.5038	6355793	-227	6355620	6356040	+	PA14_71340	1		Function unknown	PA5404	PA14_71340	IHMA87_05935	homolog_g5554
refseq|NC_008463.1|chromosome	peak386	2	59.14	2.56929	3064713	-29	3064664	3065084	-	PA14_34450	2		Transcription	PA2332	PA14_34450	IHMA87_02790	homolog_g2388	-76	3064389	3064809	+	PA14_34460	1		Function unknown	PA2331	PA14_34460	IHMA87_02791	homolog_g2387
refseq|NC_008463.1|chromosome	peak744	1	58.68	2.561925	5502007	-84	5501903	5502323	-	PA14_61650	1	pagL	Function unknown	PA4661	PA14_61650	IHMA87_05120	homolog_g4777
refseq|NC_008463.1|chromosome	peak177	1	58.49	2.556205	1367470	-45	1367115	1367535	+	PA14_16050	1	dsbC	"Posttranslational modification, protein turnover, chaperones"	PA3737	PA14_16050	IHMA87_01217	homolog_g3831
refseq|NC_008463.1|chromosome	peak818	1	58.03	2.554945	6037004	-275	6036709	6037129	-	PA14_67560	1	typA	Signal transduction mechanisms	PA5117	PA14_67560	IHMA87_05592	homolog_g5253
refseq|NC_008463.1|chromosome	peak73	1	52.27	2.463175	578905	-72	578577	578997	+	PA14_06640	1		Lipid transport and metabolism	PA0508	PA14_06640	IHMA87_00484	homolog_g527
refseq|NC_008463.1|chromosome	peak209	1	48.59	2.40322	1706274	-344	1706218	1706638	+	PA14_19810	1		Function unknown	PA3422	PA14_19810	IHMA87_01519	homolog_g3512
refseq|NC_008463.1|chromosome	peak521	1	48.57	2.40408	4141324	-84	4141220	4141640	-	PA14_46520	2				PA14_46520		homolog_g6174
refseq|NC_008463.1|chromosome	peak819	2	48.54	2.398835	6038746	9	6038337	6038757	+	PA14_67600	1	glnA	Amino acid transport and metabolism	PA5119	PA14_67600	IHMA87_05594	homolog_g5255	-346	6038380	6038800	-	PA14_67580	1	thiI	Coenzyme transport and metabolism	PA5118	PA14_67580	IHMA87_05593	homolog_g5254
refseq|NC_008463.1|chromosome	peak419	1	47.93	2.39037	3407862	-193	3407655	3408075	+	PA14_38200	1		Coenzyme transport and metabolism	PA2035	PA14_38200	IHMA87_03080	homolog_g2090
refseq|NC_008463.1|chromosome	peak611	1	47.53	2.38222	4848205	-291	4848096	4848516	+	PA14_54690	1		General function prediction only	PA0741	PA14_54690	IHMA87_04516	homolog_g772
refseq|NC_008463.1|chromosome	peak259	1	43.98	2.32344	2027918	-166	2027684	2028104	+	PA14_23370	2				PA14_23370		homolog_g5987
