## Supplementary Dataset 2 for "Determination of the Two-Component Systems regulatory network reveals core and accessory regulations across *Pseudomonas aeruginosa* lineages": CS14_ErbR-PA1978_PAO1.tab

chrom	peakID	number_of_putative_targets	log(qvalue)	fold_enrichment	summit_position	dist_to_ATG_target1	prom_start_1	prom_end_1	strand_1	first_gene_ID_1	number_of_genes_in_operon_1	name_1	COG_1	PAO1_ID_1	PA14_ID_1	IHMA87_ID_1	homolog_group_1	putative_target_2
refseq|NC_002516.2|chromosome	peak146	1	809.03	14.54202	2164970	-243	2164813	2165233	+	PA1979	2	eraS	Signal transduction mechanisms	PA1979	PA14_38910		homolog_g2034
refseq|NC_002516.2|chromosome	peak245	1	674.36	12.88018	4102686	-82	4102368	4102788	+	PA3662	1		Function unknown	PA3662	PA14_16990		homolog_g3756
refseq|NC_002516.2|chromosome	peak180	1	663.85	12.607085	2780684	-70	2780594	2781014	-	PA2463	2		"Intracellular trafficking, secretion, and vesicular transport"	PA2463	PA14_32780		homolog_g2518
refseq|NC_002516.2|chromosome	peak306	1	644.21	12.13576	5069172	-165	5068987	5069407	-	PA4524.1	1		Function unknown	PA4524.1		IHMA87_04863	homolog_g4635
refseq|NC_002516.2|chromosome	peak262	2	575.45	11.08552	4494468	-13	4494081	4494501	+	PA4015	1		Lipid transport and metabolism	PA4015	PA14_11910	IHMA87_00913	homolog_g4111	-133	4494315	4494735	-	PA4014	3		General function prediction only	PA4014	PA14_11920	IHMA87_00914	homolog_g4110
refseq|NC_002516.2|chromosome	peak290	2	542.57	10.273715	4882003	-50	4881653	4882073	+	PA4354	3		Transcription	PA4354	PA14_56620	IHMA87_04669	homolog_g4461	-103	4881880	4882300	-	PA4353	1		Function unknown	PA4353	PA14_56600	IHMA87_04668	homolog_g4460
refseq|NC_002516.2|chromosome	peak218	1	497.96	9.22581	3526856	-178	3526658	3527078	-	PA3141	1	wbpM	Carbohydrate transport and metabolism	PA3141	PA14_23470	IHMA87_01797	homolog_g3224
refseq|NC_002516.2|chromosome	peak71	1	496.46	9.23405	1087511	-332	1087443	1087863	+	PA1004	1	nadA	Coenzyme transport and metabolism	PA1004	PA14_51330	IHMA87_04223	homolog_g1045
refseq|NC_002516.2|chromosome	peak132	1	460.98	10.17788	2007611	-54	2007265	2007685	+	PA1847	1		"Posttranslational modification, protein turnover, chaperones"	PA1847	PA14_40630	IHMA87_03274	homolog_g1902
refseq|NC_002516.2|chromosome	peak2	1	433.91	9.79027	40957	-156	40713	41133	+	PA0040	2		"Intracellular trafficking, secretion, and vesicular transport"	PA0040	PA14_00490	IHMA87_00042	homolog_g52
refseq|NC_002516.2|chromosome	peak145	1	416.97	9.50429	2159189	-81	2158870	2159290	+	PA1975	2		Function unknown	PA1975	PA14_38990	IHMA87_03145	homolog_g2030
refseq|NC_002516.2|chromosome	peak312	1	389.67	9.21334	5126370	-343	5126313	5126733	+	PA4579	1		Function unknown	PA4579	PA14_60580	IHMA87_05040	homolog_g4694
refseq|NC_002516.2|chromosome	peak288	2	389.49	8.353940000000001	4830819	-145	4830564	4830984	+	PA4306	1	flp	"Intracellular trafficking, secretion, and vesicular transport"	PA4306	PA14_55940	IHMA87_04607	homolog_g4413	-265	4830534	4830954	-	PA4305	7	rcpC	"Intracellular trafficking, secretion, and vesicular transport"	PA4305	PA14_55930	IHMA87_04606	homolog_g4412
refseq|NC_002516.2|chromosome	peak286	2	363.78	8.80893	4819890	-26	4819844	4820264	-	PA4294	1		Function unknown	PA4294	PA14_55790	IHMA87_04595	homolog_g4401	-38	4819528	4819948	+	PA4295	1	fppA	"Intracellular trafficking, secretion, and vesicular transport"	PA4295	PA14_55800	IHMA87_04596	homolog_g4402
refseq|NC_002516.2|chromosome	peak294	1	357.58	8.73232	4962367	-180	4962167	4962587	-	PA4428	2	sspA	"Posttranslational modification, protein turnover, chaperones"	PA4428	PA14_57530	IHMA87_04749	homolog_g4537
refseq|NC_002516.2|chromosome	peak285	1	333.25	8.366119999999999	4814368	-154	4814194	4814614	-	PA4290	1		Cell motility	PA4290	PA14_55750	IHMA87_04591	homolog_g4397
refseq|NC_002516.2|chromosome	peak268	1	329.43	8.26137	4632419	-58	4632077	4632497	+	PA4141	1		Function unknown	PA4141	PA14_10360		homolog_g4237
refseq|NC_002516.2|chromosome	peak109	2	324.9	8.251850000000001	1677465	-20	1677425	1677845	-	PA1538	2		Inorganic ion transport and metabolism	PA1538	PA14_44560	IHMA87_03636	homolog_g1585	-94	1677159	1677579	+	PA1539	1		Transcription	PA1539	PA14_44540	IHMA87_03635	homolog_g1586
refseq|NC_002516.2|chromosome	peak148	2	309.83	8.01529	2169349	-115	2169064	2169484	+	PA1983	1	exaB	Energy production and conversion	PA1983	PA14_38850	IHMA87_03137	homolog_g2038	-197	2169132	2169552	-	PA1982	2	exaA	Carbohydrate transport and metabolism	PA1982	PA14_38860	IHMA87_03138	homolog_g2037
refseq|NC_002516.2|chromosome	peak210	2	278.06	7.577339999999999	3414212	-189	3414001	3414421	+	PA3049	1	rmf	"Translation, ribosomal structure and biogenesis"	PA3049	PA14_24650	IHMA87_01897	homolog_g3124	-272	3413920	3414340	-	PA3048	1		"Replication, recombination and repair"	PA3048		IHMA87_01899	homolog_g3123
refseq|NC_002516.2|chromosome	peak315	1	259.1	7.30238	5165925	-71	5165834	5166254	-	PA4606	3		Signal transduction mechanisms	PA4606	PA14_60950	IHMA87_05065	homolog_g4722
refseq|NC_002516.2|chromosome	peak213	1	248.06	6.863370000000001	3458109	-199	3457890	3458310	-	PA3081	1		Function unknown	PA3081	PA14_24300	IHMA87_01867	homolog_g3156
refseq|NC_002516.2|chromosome	peak60	1	234.36	6.535525	969595	-75	969270	969690	+	PA0887	1	acsA	Lipid transport and metabolism	PA0887	PA14_52800	IHMA87_04367	homolog_g922
refseq|NC_002516.2|chromosome	peak361	1	222.81	6.647335	5866970	-263	5866833	5867253	+	PA5211	1		"Intracellular trafficking, secretion, and vesicular transport"	PA5211	PA14_68830	IHMA87_05694	homolog_g5354
refseq|NC_002516.2|chromosome	peak261	1	220.37	6.652195	4473601	-22	4473223	4473643	+	PA3993	1		"Replication, recombination and repair"	PA3993			homolog_g4089
refseq|NC_002516.2|chromosome	peak91	1	219.7	6.062915	1489398	-303	1489075	1489495	-	PA1372	2		General function prediction only	PA1372			homolog_g1418
refseq|NC_002516.2|chromosome	peak287	1	217.94	6.216125	4820452	-80	4820132	4820552	+	PA4296	1	pprB	Transcription	PA4296	PA14_55810	IHMA87_04597	homolog_g4403
refseq|NC_002516.2|chromosome	peak229	2	205.67	6.407605	3689456	-65	3689121	3689541	+	PA3296	1	phoA	Inorganic ion transport and metabolism	PA3296	PA14_21410	IHMA87_01646	homolog_g3382	-140	3689296	3689716	-	PA3295	1		Nucleotide transport and metabolism	PA3295	PA14_21440	IHMA87_01647	homolog_g3381
refseq|NC_002516.2|chromosome	peak246	1	195.68	6.155175	4134594	3	4134191	4134611	+	PA3692	1	lptF	Cell wall/membrane/envelope biogenesis	PA3692	PA14_16630	IHMA87_01276	homolog_g3786
refseq|NC_002516.2|chromosome	peak234	1	190.49	6.185925	3843283	7	3843270	3843690	-	PA3434	1		"Replication, recombination and repair"	PA3434			homolog_g3524
refseq|NC_002516.2|chromosome	peak169	1	187.84	6.131029999999999	2556935	-13	2556548	2556968	+	PA2319	1		"Replication, recombination and repair"	PA2319			homolog_g2375
refseq|NC_002516.2|chromosome	peak360	1	183.36	5.173045	5805058	-148	5804806	5805226	+	PA5157	4		Transcription	PA5157	PA14_68110	IHMA87_05637	homolog_g5295
refseq|NC_002516.2|chromosome	peak193	1	179.77	5.932305	3044767	-1	3044746	3045166	-	PA2690	1		"Replication, recombination and repair"	PA2690			homolog_g2752
refseq|NC_002516.2|chromosome	peak25	1	179.04	5.968345	501145	-25	501100	501520	-	PA0445	1		"Replication, recombination and repair"	PA0445			homolog_g463
refseq|NC_002516.2|chromosome	peak250	1	165.18	5.674895	4223435	-256	4223159	4223579	-	PA3766	1		Amino acid transport and metabolism	PA3766	PA14_15700	IHMA87_01188	homolog_g3860
refseq|NC_002516.2|chromosome	peak81	1	159.11	5.618515	1349091	-325	1349016	1349436	+	PA1245	1		Function unknown	PA1245	PA14_48140	IHMA87_03988	homolog_g1289
refseq|NC_002516.2|chromosome	peak363	1	154.73	4.781535	5927325	-220	5927085	5927505	-	PA5264	1		Function unknown	PA5264			homolog_g5408
refseq|NC_002516.2|chromosome	peak44	2	151.68	4.935665	723491	-205	723296	723716	+	PA0668.2	1		Function unknown	PA0668.2			homolog_g691	-310	723401	723821	+	PA0668.3	1		Function unknown	PA0668.3			homolog_g692
refseq|NC_002516.2|chromosome	peak283	1	149.74	4.54315	4792476	-345	4792111	4792531	-	PA4280.4	1		Function unknown	PA4280.4			homolog_g4386
refseq|NC_002516.2|chromosome	peak373	1	144.4	4.71773	6043484	-341	6043123	6043543	-	PA5369.4	1		Function unknown	PA5369.4			homolog_g5518
refseq|NC_002516.2|chromosome	peak72	1	142.62	5.30061	1122961	20	1122961	1123381	-	PA1033	1		"Posttranslational modification, protein turnover, chaperones"	PA1033	PA14_50970	IHMA87_04178	homolog_g1076
refseq|NC_002516.2|chromosome	peak326	1	137.74	4.5904050000000005	5268002	-343	5267639	5268059	-	PA4690.4	1		Function unknown	PA4690.4			homolog_g4812
refseq|NC_002516.2|chromosome	peak201	1	137.62	4.84535	3150673	-239	3150414	3150834	-	PA2793	1		Function unknown	PA2793	PA14_28000	IHMA87_02280	homolog_g2860
refseq|NC_002516.2|chromosome	peak337	2	136.56	4.81081	5383832	-20	5383792	5384212	-	PA4797	1		"Replication, recombination and repair"	PA4797			homolog_g4930	-115	5383547	5383967	+	PA4798	1		Function unknown	PA4798	PA14_63380	IHMA87_05279	homolog_g4931
refseq|NC_002516.2|chromosome	peak165	1	132.69	4.084365	2450951	-186	2450745	2451165	-	PA2228	1		Defense mechanisms	PA2228			homolog_g2284
refseq|NC_002516.2|chromosome	peak299	1	116.66	4.803035	4992847	-23	4992470	4992890	+	PA4462	5	rpoN	Transcription	PA4462	PA14_57940	IHMA87_04784	homolog_g4572
refseq|NC_002516.2|chromosome	peak338	1	111.8	4.6559	5401969	-261	5401688	5402108	-	PA4812	6	fdnG	Energy production and conversion	PA4812	PA14_63605	IHMA87_05294	homolog_g4946
refseq|NC_002516.2|chromosome	peak378	2	106.05	4.494955	6105055	-11	6105024	6105444	-	PA5424	1		Function unknown	PA5424	PA14_71590	IHMA87_05956	homolog_g5574	-318	6104717	6105137	-	PA5423	1		Function unknown	PA5423	PA14_71580	IHMA87_05955	homolog_g5573
refseq|NC_002516.2|chromosome	peak260	1	91.59	4.2274650000000005	4420313	-143	4420150	4420570	-	PA3942	2	tesB	Lipid transport and metabolism	PA3942	PA14_12870	IHMA87_01004	homolog_g4038
refseq|NC_002516.2|chromosome	peak85	3	90.34	4.234624999999999	1408968	-31	1408599	1409019	+	PA1298	1		Function unknown	PA1298	PA14_47420	IHMA87_03934	homolog_g1343	-383	1408951	1409371	+	PA1299	1		Function unknown	PA1299	PA14_47410	IHMA87_03933	homolog_g1344	-37	1408911	1409331	-	PA1297	1		Inorganic ion transport and metabolism	PA1297	PA14_47430	IHMA87_03935	homolog_g1342
refseq|NC_002516.2|chromosome	peak186	2	89.23	3.958475	2934410	-22	2934368	2934788	-	PA2591	1		Transcription	PA2591	PA14_30580		homolog_g2651	-131	2934141	2934561	+	PA2592	1		Amino acid transport and metabolism	PA2592	PA14_30570	IHMA87_02515	homolog_g2652
refseq|NC_002516.2|chromosome	peak122	1	88.0	4.17556	1906632	-210	1906442	1906862	+	PA1764	1		Lipid transport and metabolism	PA1764	PA14_41750	IHMA87_03441	homolog_g1813
refseq|NC_002516.2|chromosome	peak120	1	79.57	3.967755	1857081	-192	1856873	1857293	+	PA1713	1	exsA	Transcription	PA1713	PA14_42390		homolog_g1762
refseq|NC_002516.2|chromosome	peak208	1	78.18	3.792925	3393921	-167	3393688	3394108	+	PA3030	1	mobA	Coenzyme transport and metabolism	PA3030	PA14_24890	IHMA87_01937	homolog_g3104
refseq|NC_002516.2|chromosome	peak216	3	76.99	3.707295	3515141	-52	3515069	3515489	-	PA3133.3	1		Function unknown	PA3133.3			homolog_g3214	-221	3514900	3515320	-	PA3133.2	1		Function unknown	PA3133.2			homolog_g3213	-343	3514778	3515198	-	PA3133.1	1		Function unknown	PA3133.1			homolog_g3212
refseq|NC_002516.2|chromosome	peak214	2	76.59	3.90365	3483497	-75	3483402	3483822	-	PA3103	9	xcpR	Cell motility	PA3103	PA14_23990	IHMA87_01842	homolog_g3181	-145	3483242	3483662	+	PA3104	2	xcpP	Function unknown	PA3104	PA14_23980	IHMA87_01841	homolog_g3182
refseq|NC_002516.2|chromosome	peak116	1	72.12	3.818265	1732470	-75	1732145	1732565	+	PA1590	1	braB	Amino acid transport and metabolism	PA1590	PA14_43920	IHMA87_03579	homolog_g1639
refseq|NC_002516.2|chromosome	peak149	2	70.76	3.773575	2171779	-86	2171465	2171885	+	PA1985	1	pqqA	Function unknown	PA1985	PA14_38825		homolog_g2040	-210	2171589	2172009	+	PA1986	5	pqqB	General function prediction only	PA1986	PA14_38820	IHMA87_03135	homolog_g2041
