## Supplementary Dataset 2 for "Determination of the Two-Component Systems regulatory network reveals core and accessory regulations across *Pseudomonas aeruginosa* lineages": CS15_EraR-IHMA87_03140_IHMA.tab

chrom	peakID	number_of_putative_targets	log(qvalue)	fold_enrichment	summit_position	dist_to_ATG_target1	prom_start_1	prom_end_1	strand_1	first_gene_ID_1	number_of_genes_in_operon_1	name_1	COG_1	PAO1_ID_1	PA14_ID_1	IHMA87_ID_1	homolog_group_1	putative_target_2
IHMA87_1	peak656	1	9278.69	89.16226	3747149	-89	3746838	3747258	+	IHMA87_03492	1					IHMA87_03492	homolog_g7171
IHMA87_1	peak581	2	6756.13	69.705325	3382007	-122	3381729	3382149	+	IHMA87_03138	2	exaA	Carbohydrate transport and metabolism	PA1982	PA14_38860	IHMA87_03138	homolog_g2037	-191	3381796	3382216	-	IHMA87_03137	1	exaB	Energy production and conversion	PA1983	PA14_38850	IHMA87_03137	homolog_g2038
IHMA87_1	peak330	1	4687.47	52.76692	1901340	-67	1901253	1901673	-	IHMA87_01772	1	hutR	Transcription	PA3174	PA14_23190	IHMA87_01772	homolog_g3257
IHMA87_1	peak957	1	4326.7	49.602345	5467549	-105	5467254	5467674	+	IHMA87_05139	1					IHMA87_05139	homolog_g7463
IHMA87_1	peak235	2	2640.05	34.6694	1317781	-74	1317687	1318107	-	IHMA87_01221	1		Energy production and conversion	PA3733	PA14_16130	IHMA87_01221	homolog_g3827	-256	1317637	1318057	+	IHMA87_01222	2		Function unknown	PA3732	PA14_16140	IHMA87_01222	homolog_g3826
IHMA87_1	peak937	1	1984.04	28.243015	5344090	-236	5343926	5344346	+	IHMA87_05032	1		Energy production and conversion	PA4571	PA14_60490	IHMA87_05032	homolog_g4686
IHMA87_1	peak91	2	1857.7	26.7661	541958	-71	541867	542287	-	IHMA87_00495	11	nirS	Energy production and conversion	PA0519	PA14_06750	IHMA87_00495	homolog_g538	-145	541703	542123	+	IHMA87_00496	3	nirQ	General function prediction only	PA0520	PA14_06770	IHMA87_00496	homolog_g539
IHMA87_1	peak468	1	1811.37	26.56019	2685075	-246	2684809	2685229	-	IHMA87_02545	2					IHMA87_02545	homolog_g6935
IHMA87_1	peak542	1	1601.91	24.166595	3203754	-132	3203602	3204022	-	IHMA87_02977	2		Function unknown	PA2167	PA14_36550	IHMA87_02977	homolog_g2223
IHMA87_1	peak1089	2	1545.97	22.9988	6205073	-173	6204880	6205300	-	IHMA87_05816	2					IHMA87_05816	homolog_g7559	-195	6204868	6205288	+	IHMA87_05817	1					IHMA87_05817	homolog_g7560
IHMA87_1	peak359	2	1393.88	20.11517	2117169	-9	2117140	2117560	-	IHMA87_01965	2	mfd	Transcription	PA3002	PA14_25230	IHMA87_01965	homolog_g3076	-125	2116894	2117314	+	IHMA87_01966	1		Carbohydrate transport and metabolism	PA3001	PA14_25250	IHMA87_01966	homolog_g3075
IHMA87_1	peak624	2	1346.22	21.50241	3601053	-98	3600751	3601171	+	IHMA87_03330	2	parR	Transcription	PA1799	PA14_41260	IHMA87_03330	homolog_g1853	-130	3600903	3601323	-	IHMA87_03329	4	tig	"Posttranslational modification, protein turnover, chaperones"	PA1800	PA14_41250	IHMA87_03329	homolog_g1854
IHMA87_1	peak988	2	1332.86	21.35807	5641503	-52	5641431	5641851	-	IHMA87_05313	1		"Secondary metabolites biosynthesis, transport and catabolism"	PA4827	PA14_63830	IHMA87_05313	homolog_g4961	-73	5641176	5641596	+	IHMA87_05314	1		Function unknown	PA4828	PA14_63840	IHMA87_05314	homolog_g4962
IHMA87_1	peak674	1	1193.05	19.80725	3888632	-45	3888277	3888697	+	IHMA87_03628	1	hemN	Coenzyme transport and metabolism	PA1546	PA14_44470	IHMA87_03628	homolog_g1593
IHMA87_1	peak828	1	1188.67	19.678295	4739289	-131	4739138	4739558	-	IHMA87_04447	1		Function unknown	PA0806	PA14_53830	IHMA87_04447	homolog_g837
IHMA87_1	peak276	1	1000.51	17.63418	1592422	-23	1592379	1592799	-	IHMA87_01464	7		Energy production and conversion	PA3489	PA14_18950	IHMA87_01464	homolog_g3580
IHMA87_1	peak815	1	918.59	16.546300000000002	4645145	-140	4644985	4645405	-	IHMA87_04359	1	aruC	Amino acid transport and metabolism	PA0895	PA14_52720	IHMA87_04359	homolog_g931
IHMA87_1	peak43	1	915.01	16.48733	270353	-208	270125	270545	-	IHMA87_00238	1					IHMA87_00238	homolog_g6480
IHMA87_1	peak812	1	893.07	16.07848	4637270	-76	4637174	4637594	-	IHMA87_04352	1		Amino acid transport and metabolism	PA0902	PA14_52610	IHMA87_04352	homolog_g938
IHMA87_1	peak853	1	876.57	16.127805000000002	4876543	-240	4876283	4876703	-	IHMA87_04573	1	hemO	Inorganic ion transport and metabolism	PA0672	PA14_55580	IHMA87_04573	homolog_g698
IHMA87_1	peak685	1	833.52	15.377005	3939453	-147	3939200	3939620	+	IHMA87_03674	1		Amino acid transport and metabolism	PA1497	PA14_45060	IHMA87_03674	homolog_g1543
IHMA87_1	peak970	1	830.65	15.516975	5509589	-95	5509284	5509704	+	IHMA87_05175	1					IHMA87_05175	homolog_g7470
IHMA87_1	peak326	2	819.14	15.291645	1895419	-51	1895348	1895768	-	IHMA87_01766	1		"Replication, recombination and repair"	PA3180	PA14_23100	IHMA87_01766	homolog_g3263	-97	1895116	1895536	+	IHMA87_01767	1		"Translation, ribosomal structure and biogenesis"	PA3179	PA14_23110	IHMA87_01767	homolog_g3262
IHMA87_1	peak738	1	780.96	14.745065	4215525	-173	4215298	4215718	+	IHMA87_03940	1		Inorganic ion transport and metabolism	PA1292	PA14_47500	IHMA87_03940	homolog_g1337
IHMA87_1	peak263	1	779.65	14.85246	1480575	-263	1480292	1480712	-	IHMA87_01368	1		Amino acid transport and metabolism	PA3602	PA14_17690	IHMA87_01368	homolog_g3695
IHMA87_1	peak769	1	708.89	13.370105	4422604	-340	4422244	4422664	-	IHMA87_04134	11	flgB	Cell motility	PA1077	PA14_50480	IHMA87_04134	homolog_g1120
IHMA87_1	peak566	1	669.67	13.45391	3307668	-127	3307395	3307815	+	IHMA87_03070	1		Transcription	PA2047	PA14_38040	IHMA87_03070	homolog_g2102
IHMA87_1	peak532	1	594.2	12.44658	3143089	-374	3142695	3143115	-	IHMA87_02915	1		Carbohydrate transport and metabolism	PA2214	PA14_36080	IHMA87_02915	homolog_g2270
IHMA87_1	peak790	1	582.35	12.21377	4553378	-171	4553187	4553607	-	IHMA87_04259	2		"Posttranslational modification, protein turnover, chaperones"	PA0975	PA14_51680	IHMA87_04259	homolog_g1015
IHMA87_1	peak407	2	557.13	11.932575	2395658	0	2395258	2395678	+	IHMA87_02257	1		Amino acid transport and metabolism	PA2814	PA14_27740	IHMA87_02257	homolog_g2881	-153	2395485	2395905	-	IHMA87_02256	1		Lipid transport and metabolism	PA2815	PA14_27730	IHMA87_02256	homolog_g2882
IHMA87_1	peak1034	1	542.29	11.79484	5904081	-113	5903794	5904214	+	IHMA87_05540	1	phaC2	Lipid transport and metabolism	PA5058	PA14_66840	IHMA87_05540	homolog_g5194
IHMA87_1	peak281	2	522.59	11.47666	1606889	-239	1606630	1607050	-	IHMA87_01478	1		Cell wall/membrane/envelope biogenesis	PA3472	PA14_19170	IHMA87_01478	homolog_g3563	-281	1606770	1607190	+	IHMA87_01479	1		Energy production and conversion	PA3471	PA14_19190	IHMA87_01479	homolog_g3562
IHMA87_1	peak272	1	517.8	11.487675	1581421	-51	1581072	1581492	+	IHMA87_01454	2		Nucleotide transport and metabolism	PA3517	PA14_18830	IHMA87_01454	homolog_g3608
IHMA87_1	peak707	2	487.06	11.006225	4086126	7	4086113	4086533	-	IHMA87_03811	3		Function unknown	PA2685	PA14_29390	IHMA87_03811	homolog_g2747	-273	4085999	4086419	+	IHMA87_03812	2	pfeR	Signal transduction mechanisms	PA2686		IHMA87_03812	homolog_g2748
IHMA87_1	peak1097	1	476.19	10.901055	6235882	-56	6235538	6235958	+	IHMA87_05843	1					IHMA87_05843	homolog_g7561
IHMA87_1	peak302	2	459.71	10.44863	1711320	-52	1710972	1711392	+	IHMA87_01582	1	amiE	General function prediction only	PA3366	PA14_20560	IHMA87_01582	homolog_g3454	-215	1711085	1711505	-	IHMA87_01581	1		Function unknown	PA3367	PA14_20550	IHMA87_01581	homolog_g3456
IHMA87_1	peak410	1	457.02	10.157105	2427848	-167	2427661	2428081	-	IHMA87_02289	1					IHMA87_02289	homolog_g6805
IHMA87_1	peak1148	1	450.0	10.392315	6471410	-6	6471384	6471804	-	IHMA87_06062	1		Inorganic ion transport and metabolism	PA5518	PA14_72800	IHMA87_06062	homolog_g5670
IHMA87_1	peak123	2	436.8	10.23609	676473	-124	676197	676617	+	IHMA87_00633	1		"Posttranslational modification, protein turnover, chaperones"	PA0657	PA14_08430	IHMA87_00633	homolog_g678	-394	676059	676479	-	IHMA87_00631	1		Coenzyme transport and metabolism	PA0655	PA14_08400	IHMA87_00631	homolog_g676
IHMA87_1	peak149	2	433.63	10.12694	836980	-47	836627	837047	+	IHMA87_00785	2		Carbohydrate transport and metabolism	PA4136	PA14_10470	IHMA87_00785	homolog_g4232	-311	836649	837069	-	IHMA87_00784	1		Function unknown	PA4137	PA14_10440	IHMA87_00784	homolog_g4233
IHMA87_1	peak1014	2	432.47	10.20441	5800415	-95	5800300	5800720	-	IHMA87_05463	2	aspP	"Replication, recombination and repair"	PA4971	PA14_65710	IHMA87_05463	homolog_g5107	-148	5800163	5800583	+	IHMA87_05464	1		Function unknown	PA4972	PA14_65720	IHMA87_05464	homolog_g5108
IHMA87_1	peak215	1	421.02	10.013855	1220671	-214	1220485	1220905	+	IHMA87_01129	5	queA	"Translation, ribosomal structure and biogenesis"	PA3824	PA14_14590	IHMA87_01129	homolog_g3918
IHMA87_1	peak505	2	414.49	10.028395	2920677	9	2920666	2921086	-	IHMA87_02738	1		General function prediction only	PA2418	PA14_33430	IHMA87_02738	homolog_g2473	-110	2920387	2920807	+	IHMA87_02739	1		Transcription	PA2417	PA14_33440	IHMA87_02739	homolog_g2472
IHMA87_1	peak826	1	409.17	9.88844	4727820	-273	4727693	4728113	+	IHMA87_04435	1					IHMA87_04435	homolog_g7342
IHMA87_1	peak174	1	401.31	9.63626	952307	-141	952146	952566	-	IHMA87_00891	4		Defense mechanisms	PA4037	PA14_11620	IHMA87_00891	homolog_g4133
IHMA87_1	peak864	1	396.72	9.63759	4974890	-80	4974790	4975210	-	IHMA87_04651	3					IHMA87_04651	homolog_g7375
IHMA87_1	peak187	1	396.69	9.611195	1047984	-309	1047655	1048075	-	IHMA87_00985	1					IHMA87_00985	homolog_g6575
IHMA87_1	peak625	1	389.45	9.56278	3610255	-232	3610003	3610423	-	IHMA87_03340	1					IHMA87_03340	homolog_g7103
IHMA87_1	peak473	1	374.56	9.364755	2692190	-45	2691835	2692255	+	IHMA87_02554	1		Signal transduction mechanisms	PA2573	PA14_30820	IHMA87_02554	homolog_g2631
IHMA87_1	peak253	1	368.32	9.32119	1436002	-366	1435968	1436388	+	IHMA87_01328	1		Amino acid transport and metabolism	PA3641	PA14_17250	IHMA87_01328	homolog_g3735
IHMA87_1	peak1094	1	354.1	8.894295000000001	6225483	-140	6225223	6225643	+	IHMA87_05834	1		Amino acid transport and metabolism	PA5309	PA14_70100	IHMA87_05834	homolog_g5453
IHMA87_1	peak584	1	354.04	9.008725	3397635	-65	3397300	3397720	+	IHMA87_03149	1	braZ	Amino acid transport and metabolism	PA1971	PA14_39050	IHMA87_03149	homolog_g2026
IHMA87_1	peak141	1	352.53	8.87625	781147	-61	781066	781486	-	IHMA87_00735	1		General function prediction only	PA4200	PA14_09610	IHMA87_00735	homolog_g4296
IHMA87_2	peak1168	1	352.28	8.93523	12780	-285	12475	12895	-	IHMA87_06129	4					IHMA87_06129	homolog_g7605
IHMA87_1	peak96	2	343.77	8.94933	577320	-39	576959	577379	+	IHMA87_00536	1		Coenzyme transport and metabolism	PA0558	PA14_07260	IHMA87_00536	homolog_g578	-192	577108	577528	-	IHMA87_00535	1					IHMA87_00535	homolog_g6497
IHMA87_1	peak279	1	341.67	8.826865000000002	1603343	-97	1603040	1603460	+	IHMA87_01475	1	pheC	Amino acid transport and metabolism	PA3475	PA14_19140	IHMA87_01475	homolog_g3566
IHMA87_1	peak1112	1	331.03	8.604365000000001	6322952	-122	6322674	6323094	+	IHMA87_05928	1		Function unknown	PA5397	PA14_71250	IHMA87_05928	homolog_g5547
IHMA87_1	peak557	1	321.57	8.521125	3264828	-204	3264604	3265024	-	IHMA87_03032	1		Transcription	PA2115	PA14_37220	IHMA87_03032	homolog_g2170
IHMA87_1	peak88	1	312.22	8.238140000000001	526589	-202	526391	526811	+	IHMA87_00482	2		Lipid transport and metabolism	PA0506	PA14_06600	IHMA87_00482	homolog_g525
IHMA87_1	peak513	1	299.54	8.116695	2980525	-87	2980212	2980632	+	IHMA87_02769	1	pvdA	"Secondary metabolites biosynthesis, transport and catabolism"	PA2386	PA14_33810	IHMA87_02769	homolog_g2442
IHMA87_1	peak1007	1	292.49	8.20431	5748761	-279	5748640	5749060	+	IHMA87_05418	1		Signal transduction mechanisms	PA4929	PA14_65090	IHMA87_05418	homolog_g5063
IHMA87_1	peak695	1	286.64	7.91602	4005326	-30	4005276	4005696	-	IHMA87_03738	1		Inorganic ion transport and metabolism	PA1429	PA14_45970	IHMA87_03738	homolog_g1475
IHMA87_1	peak85	1	280.35	7.84253	477287	-21	476908	477328	+	IHMA87_00432	1			PA0453	PA14_05910	IHMA87_00432	homolog_g471
IHMA87_1	peak823	1	278.62	7.948615	4713153	-268	4712865	4713285	-	IHMA87_04417	2		Transcription	PA0839	PA14_53410	IHMA87_04417	homolog_g873
IHMA87_1	peak476	1	272.91	7.743959999999999	2697956	-179	2697757	2698177	-	IHMA87_02559	1					IHMA87_02559	homolog_g6938
IHMA87_1	peak484	2	271.4	7.743525	2735033	-197	2734830	2735250	+	IHMA87_02604	1					IHMA87_02604	homolog_g6964	-219	2734794	2735214	-	IHMA87_02603	1					IHMA87_02603	homolog_g6963
IHMA87_1	peak229	1	263.52	7.66344	1296803	-374	1296777	1297197	+	IHMA87_01201	2		General function prediction only	PA3753	PA14_15870	IHMA87_01201	homolog_g3847
IHMA87_1	peak316	1	253.12	7.005039999999999	1842303	-160	1842063	1842483	+	IHMA87_01709	4		Function unknown	PA3235	PA14_22340	IHMA87_01709	homolog_g3318
IHMA87_1	peak10	1	249.68	7.21449	52513	-351	52464	52884	+	IHMA87_00044	1					IHMA87_00044	homolog_g6468
IHMA87_1	peak1049	1	247.09	7.339975	5968061	-230	5967891	5968311	+	IHMA87_05599	2	ntrB	Signal transduction mechanisms	PA5124	PA14_67670	IHMA87_05599	homolog_g5260
IHMA87_1	peak489	1	246.83	7.384435	2793922	-95	2793617	2794037	+	IHMA87_02650	1		Function unknown	PA2501	PA14_32310	IHMA87_02650	homolog_g2556
IHMA87_1	peak328	1	242.15	7.18726	1898224	-118	1898086	1898506	-	IHMA87_01769	1		Signal transduction mechanisms	PA3177	PA14_23130	IHMA87_01769	homolog_g3260
IHMA87_1	peak292	2	234.98	7.031475	1662866	-78	1662544	1662964	+	IHMA87_01531	1		Function unknown	PA3411	PA14_19970	IHMA87_01531	homolog_g3501	-372	1662838	1663258	+	IHMA87_01532	2		Transcription	PA3410	PA14_19990	IHMA87_01532	homolog_g3500
IHMA87_1	peak347	1	231.54	7.074175	2061028	-87	2060715	2061135	+	IHMA87_01916	1	snr1	Inorganic ion transport and metabolism	PA3032	PA14_24860	IHMA87_01916	homolog_g3107
IHMA87_1	peak880	1	230.76	7.00683	5065142	-389	5064733	5065153	-	IHMA87_04739	16		Function unknown	PA4421	PA14_57460	IHMA87_04739	homolog_g4529
IHMA87_1	peak757	1	227.71	6.90693	4333662	-383	4333259	4333679	-	IHMA87_04049	1		Function unknown	PA1168	PA14_49310	IHMA87_04049	homolog_g1212
IHMA87_1	peak488	2	226.49	6.93378	2783543	-66	2783457	2783877	-	IHMA87_02639	3	antA	General function prediction only	PA2512	PA14_32160	IHMA87_02639	homolog_g2567	-251	2783394	2783814	+	IHMA87_02640	1		Transcription	PA2511	PA14_32190	IHMA87_02640	homolog_g2566
IHMA87_1	peak101	1	221.73	6.531245	588427	-93	588314	588734	-	IHMA87_00549	1		Function unknown	PA0572	PA14_07430	IHMA87_00549	homolog_g592
IHMA87_1	peak165	1	220.2	6.857215	907109	-89	906798	907218	+	IHMA87_00845	1	PA4080	Transcription	PA4080	PA14_11120	IHMA87_00845	homolog_g4176
IHMA87_1	peak324	1	220.01	6.719015	1890026	-58	1889684	1890104	+	IHMA87_01761	1		Carbohydrate transport and metabolism	PA3185	PA14_23050	IHMA87_01761	homolog_g3268
IHMA87_1	peak66	1	214.58	6.79253	375695	-208	375467	375887	-	IHMA87_00339	1	fdx1	Energy production and conversion	PA0362	PA14_04750	IHMA87_00339	homolog_g378
IHMA87_1	peak403	1	213.43	6.724724999999999	2368841	-142	2368679	2369099	-	IHMA87_02229	1					IHMA87_02229	homolog_g6776
IHMA87_1	peak155	1	212.63	6.72607	861746	-167	861513	861933	+	IHMA87_00808	1		Carbohydrate transport and metabolism	PA4113	PA14_10750	IHMA87_00808	homolog_g4209
IHMA87_1	peak119	1	209.33	6.581275	656088	-138	655826	656246	+	IHMA87_00606	1		Function unknown	PA0614	PA14_07990	IHMA87_00606	homolog_g635
IHMA87_1	peak1017	1	208.4	6.305515	5803282	-16	5803246	5803666	-	IHMA87_05465	1	thiC	Coenzyme transport and metabolism	PA4973	PA14_65740	IHMA87_05465	homolog_g5109
IHMA87_1	peak55	2	207.64	6.601525	325139	-88	324827	325247	+	IHMA87_00291	1		Function unknown	PA0312	PA14_04070	IHMA87_00291	homolog_g328	-177	324942	325362	-	IHMA87_00290	1		Function unknown	PA0311	PA14_04060	IHMA87_00290	homolog_g327
IHMA87_1	peak1136	2	206.95	6.555315	6419509	-170	6419319	6419739	-	IHMA87_06015	1		Signal transduction mechanisms	PA5472	PA14_72220	IHMA87_06015	homolog_g5623	-213	6419322	6419742	+	IHMA87_06016	1		Inorganic ion transport and metabolism	PA5473	PA14_72230	IHMA87_06016	homolog_g5624
IHMA87_1	peak185	2	204.39	6.572925	1044442	-24	1044066	1044486	+	IHMA87_00981	2					IHMA87_00981	homolog_g6571	-319	1044103	1044523	-	IHMA87_00980	3					IHMA87_00980	homolog_g6570
IHMA87_1	peak647	1	201.39	6.234995	3697668	-222	3697426	3697846	-	IHMA87_03442	1		Function unknown	PA1763	PA14_41760	IHMA87_03442	homolog_g1812
IHMA87_1	peak305	1	201.13	6.60683	1784785	-174	1784559	1784979	+	IHMA87_01649	1		"Secondary metabolites biosynthesis, transport and catabolism"	PA3288	PA14_21520	IHMA87_01649	homolog_g3374
IHMA87_1	peak820	1	198.36	6.45278	4704670	-66	4704336	4704756	+	IHMA87_04411	1		Amino acid transport and metabolism	PA0846	PA14_53330	IHMA87_04411	homolog_g880
IHMA87_1	peak694	1	191.76	6.310635	4001323	-210	4001093	4001513	-	IHMA87_03735	1	lasI	Signal transduction mechanisms	PA1432	PA14_45940	IHMA87_03735	homolog_g1478
IHMA87_1	peak117	1	191.76	6.310635	636978	-127	636831	637251	-	IHMA87_00586	1					IHMA87_00586	homolog_g6510
IHMA87_1	peak427	1	187.79	6.234065	2498359	-335	2498004	2498424	-	IHMA87_02379	1					IHMA87_02379	homolog_g6849
IHMA87_1	peak593	2	185.07	6.26972	3453841	-129	3453570	3453990	+	IHMA87_03199	1	nrdD	Nucleotide transport and metabolism	PA1920	PA14_39690	IHMA87_03199	homolog_g1975	-199	3453622	3454042	-	IHMA87_03198	4		Inorganic ion transport and metabolism	PA1922	PA14_39650	IHMA87_03198	homolog_g1977
IHMA87_1	peak1134	1	184.89	6.02886	6414078	-256	6413934	6414354	+	IHMA87_06011	2		Energy production and conversion	PA5468	PA14_72170	IHMA87_06011	homolog_g5618
IHMA87_1	peak1093	2	183.9	6.256965	6224890	-67	6224557	6224977	+	IHMA87_05833	1	lrp	Transcription	PA5308	PA14_70080	IHMA87_05833	homolog_g5452	-87	6224783	6225203	-	IHMA87_05832	1		Function unknown	PA5307	PA14_70070	IHMA87_05832	homolog_g5451
IHMA87_1	peak974	1	181.59	5.678654999999999	5536111	-141	5535852	5536272	+	IHMA87_05204	2	pcnB	"Translation, ribosomal structure and biogenesis"	PA4727	PA14_62560	IHMA87_05204	homolog_g4857
IHMA87_1	peak248	2	180.65	6.127129999999999	1413079	-110	1412789	1413209	+	IHMA87_01305	1		General function prediction only	PA3663	PA14_16980	IHMA87_01305	homolog_g3757	-177	1412882	1413302	-	IHMA87_01304	1		Inorganic ion transport and metabolism	PA3664	PA14_16970	IHMA87_01304	homolog_g3758
IHMA87_1	peak87	1	179.53	6.100285	505455	-279	505156	505576	-	IHMA87_00458	1		Coenzyme transport and metabolism	PA0476	PA14_06230	IHMA87_00458	homolog_g495
IHMA87_1	peak508	1	178.7	6.132415	2934861	-397	2934444	2934864	-	IHMA87_02753	4		Function unknown	PA2403	PA14_33600	IHMA87_02753	homolog_g2458
IHMA87_1	peak764	2	177.25	6.005224999999999	4378452	-215	4378267	4378687	+	IHMA87_04092	1				PA14_49990	IHMA87_04092	homolog_g6204	-233	4378199	4378619	-	IHMA87_04091	1		Defense mechanisms	PA1113	PA14_49970	IHMA87_04091	homolog_g1157
IHMA87_1	peak1095	1	176.91	6.073	6226946	-112	6226658	6227078	+	IHMA87_05835	1		Lipid transport and metabolism	PA5310	PA14_70110	IHMA87_05835	homolog_g5454
IHMA87_1	peak585	1	173.54	6.050125	3399262	-90	3398952	3399372	+	IHMA87_03150	1		Function unknown	PA1970	PA14_39060	IHMA87_03150	homolog_g2025
IHMA87_1	peak939	1	172.88	6.06157	5347493	-70	5347403	5347823	-	IHMA87_05034	1		Function unknown	PA4573	PA14_60520	IHMA87_05034	homolog_g4688
IHMA87_1	peak36	1	171.58	6.00832	215250	-326	215176	215596	+	IHMA87_00186	3	pntAA	Energy production and conversion	PA0195	PA14_02450	IHMA87_00186	homolog_g207
IHMA87_1	peak997	1	171.31	6.031644999999999	5699968	-48	5699900	5700320	-	IHMA87_05372	2		Energy production and conversion	PA4883	PA14_64550	IHMA87_05372	homolog_g5017
IHMA87_1	peak999	2	166.95	5.90446	5723086	-76	5722990	5723410	-	IHMA87_05393	1		Carbohydrate transport and metabolism	PA4903	PA14_64790	IHMA87_05393	homolog_g5037	-304	5722990	5723410	+	IHMA87_05394	2	vanA	General function prediction only	PA4904	PA14_64800	IHMA87_05394	homolog_g5038
IHMA87_1	peak1090	2	166.61	5.85604	6210429	-88	6210117	6210537	+	IHMA87_05821	1	rep	"Replication, recombination and repair"	PA5296	PA14_69910	IHMA87_05821	homolog_g5440	-100	6210309	6210729	-	IHMA87_05820	1		Signal transduction mechanisms	PA5295	PA14_69900	IHMA87_05820	homolog_g5439
IHMA87_1	peak758	1	164.82	5.700685	4335505	-133	4335238	4335658	+	IHMA87_04052	1	pcpS	"Secondary metabolites biosynthesis, transport and catabolism"	PA1165	PA14_49340	IHMA87_04052	homolog_g1209
IHMA87_1	peak773	2	164.57	5.871894999999999	4460325	-150	4460075	4460495	+	IHMA87_04176	2		Function unknown	PA1035	PA14_50940	IHMA87_04176	homolog_g1078	-157	4460148	4460568	-	IHMA87_04175	1		Function unknown	PA1036	PA14_50930	IHMA87_04175	homolog_g1079
IHMA87_1	peak762	1	161.27	5.780795	4363348	-52	4363276	4363696	-	IHMA87_04076	1		Transcription	PA1128	PA14_49790	IHMA87_04076	homolog_g1172
IHMA87_1	peak366	1	160.38	5.778309999999999	2157920	15	2157505	2157925	+	IHMA87_02009	2	pilZ	"Intracellular trafficking, secretion, and vesicular transport"	PA2960	PA14_25770	IHMA87_02009	homolog_g3034
IHMA87_1	peak502	1	159.55	5.77904	2914346	-200	2914126	2914546	-	IHMA87_02733	2				PA14_33350	IHMA87_02733	homolog_g6098
IHMA87_1	peak382	1	159.18	5.721825	2231059	-49	2230990	2231410	-	IHMA87_02081	1		General function prediction only	PA2884	PA14_26770	IHMA87_02081	homolog_g2956
IHMA87_1	peak940	1	158.81	5.779920000000001	5348975	-294	5348661	5349081	-	IHMA87_05036	1		Function unknown	PA4575	PA14_60540	IHMA87_05036	homolog_g4690
IHMA87_1	peak539	1	157.51	5.672969999999999	3191384	-215	3191199	3191619	+	IHMA87_02962	2		Function unknown	PA2180	PA14_36375	IHMA87_02962	homolog_g2236
IHMA87_1	peak798	2	156.13	5.705545	4584818	-45	4584463	4584883	+	IHMA87_04301	1	lpxO2	"Posttranslational modification, protein turnover, chaperones"	PA0936	PA14_52150	IHMA87_04301	homolog_g976	-189	4584609	4585029	-	IHMA87_04300	1		Function unknown	PA0937	PA14_52140	IHMA87_04300	homolog_g977
IHMA87_1	peak697	1	155.71	5.746925	4025485	-37	4025122	4025542	+	IHMA87_03758	1		Nucleotide transport and metabolism	PA1419	PA14_46100	IHMA87_03758	homolog_g1465
IHMA87_1	peak1092	1	155.69	5.54006	6221588	-277	6221291	6221711	-	IHMA87_05829	2	dadA	Amino acid transport and metabolism	PA5304	PA14_70040	IHMA87_05829	homolog_g5448
IHMA87_1	peak171	1	155.35	5.704665	947378	-181	947177	947597	-	IHMA87_00887	2					IHMA87_00887	homolog_g6553
IHMA87_1	peak1121	1	152.96	5.6263950000000005	6381326	-350	6381276	6381696	+	IHMA87_05979	1		Energy production and conversion	PA5445	PA14_71890	IHMA87_05979	homolog_g5595
IHMA87_1	peak936	2	147.21	5.57001	5342559	-103	5342262	5342682	+	IHMA87_05030	1	ispB	Coenzyme transport and metabolism	PA4569	PA14_60470	IHMA87_05030	homolog_g4683	-138	5342401	5342821	-	IHMA87_05029	5	rplU	"Translation, ribosomal structure and biogenesis"	PA4568	PA14_60460	IHMA87_05029	homolog_g4682
IHMA87_1	peak567	1	146.72	5.515874999999999	3310628	-37	3310265	3310685	+	IHMA87_03073	1		Amino acid transport and metabolism	PA2044	PA14_38080	IHMA87_03073	homolog_g2099
IHMA87_1	peak223	1	145.38	5.5590150000000005	1245050	-8	1244658	1245078	+	IHMA87_01155	2		Amino acid transport and metabolism	PA3798	PA14_14940	IHMA87_01155	homolog_g3892
IHMA87_1	peak768	1	143.34	5.47759	4410738	18	4410736	4411156	-	IHMA87_04123	1					IHMA87_04123	homolog_g7267
IHMA87_1	peak558	2	142.86	5.385605	3282030	-150	3281860	3282280	-	IHMA87_03047	1		Transcription	PA2076	PA14_37660	IHMA87_03047	homolog_g2131	-298	3281928	3282348	+	IHMA87_03048	1				PA14_37670	IHMA87_03048	homolog_g6141
IHMA87_1	peak161	1	142.58	5.39969	888007	-386	887601	888021	-	IHMA87_00829	1		Function unknown	PA4095	PA14_10920	IHMA87_00829	homolog_g4191
IHMA87_1	peak748	1	142.03	5.342515	4306877	-396	4306461	4306881	-	IHMA87_04024	1		"Cell cycle control, cell division, chromosome partitioning"	PA1192	PA14_48870	IHMA87_04024	homolog_g1236
IHMA87_1	peak142	2	140.47	5.34952	794906	-54	794832	795252	-	IHMA87_00746	2		Function unknown	PA4181	PA14_09810	IHMA87_00746	homolog_g4277	-246	794752	795172	+	IHMA87_00747	1		Coenzyme transport and metabolism	PA4180	PA14_09820	IHMA87_00747	homolog_g4276
IHMA87_1	peak443	1	135.63	5.326645	2587826	-39	2587465	2587885	+	IHMA87_02458	1		Cell motility	PA2652	PA14_29800	IHMA87_02458	homolog_g2713
IHMA87_1	peak1023	1	135.59	5.26019	5833898	-217	5833661	5834081	-	IHMA87_05489	4		"Posttranslational modification, protein turnover, chaperones"	PA5005	PA14_66170	IHMA87_05489	homolog_g5141
IHMA87_1	peak1055	1	134.29	5.25271	6009783	-58	6009441	6009861	+	IHMA87_05646	2		Signal transduction mechanisms	PA5165	PA14_68230	IHMA87_05646	homolog_g5304
IHMA87_1	peak416	2	132.72	5.268555	2450741	-46	2450675	2451095	-	IHMA87_02326	1		Function unknown	PA2753	PA14_28500	IHMA87_02326	homolog_g2817	-87	2450428	2450848	+	IHMA87_02327	1					IHMA87_02327	homolog_g6818
IHMA87_1	peak1164	1	132.36	4.970834999999999	6526144	-168	6525956	6526376	-	IHMA87_06116	2		"Intracellular trafficking, secretion, and vesicular transport"	PA5568	PA14_73410	IHMA87_06116	homolog_g5720
IHMA87_1	peak1113	2	130.4	5.16425	6334650	-146	6334484	6334904	-	IHMA87_05942	1	gbcA	Inorganic ion transport and metabolism	PA5410	PA14_71410	IHMA87_05942	homolog_g5560	-280	6334530	6334950	+	IHMA87_05943	1	gbcB	Energy production and conversion	PA5411	PA14_71420	IHMA87_05943	homolog_g5561
IHMA87_1	peak1139	1	128.87	5.14137	6430285	-215	6430050	6430470	-	IHMA87_06023	1	gltP	Energy production and conversion	PA5479	PA14_72340	IHMA87_06023	homolog_g5630
IHMA87_1	peak612	1	126.5	5.158545	3520687	-186	3520473	3520893	+	IHMA87_03256	1		Transcription	PA1864	PA14_40380	IHMA87_03256	homolog_g1919
IHMA87_1	peak192	1	126.16	5.004835	1071765	-357	1071388	1071808	-	IHMA87_01006	1		"Replication, recombination and repair"	PA3940	PA14_12900	IHMA87_01006	homolog_g4036
IHMA87_1	peak680	2	124.54	5.107935	3912011	-65	3911926	3912346	-	IHMA87_03649	1		Transcription	PA1526	PA14_44690	IHMA87_03649	homolog_g1572	-116	3911727	3912147	+	IHMA87_03650	1	alkB2	Function unknown	PA1525	PA14_44700	IHMA87_03650	homolog_g1571
IHMA87_1	peak506	2	124.43	5.093845	2923768	-29	2923397	2923817	+	IHMA87_02741	2		Function unknown	PA2415	PA14_33460	IHMA87_02741	homolog_g2470	-324	2923424	2923844	-	IHMA87_02740	1	treA	Carbohydrate transport and metabolism	PA2416	PA14_33450	IHMA87_02740	homolog_g2471
IHMA87_1	peak712	1	123.51	4.99364	4108283	-29	4108234	4108654	-	IHMA87_03832	1		General function prediction only	PA2707	PA14_29130	IHMA87_03832	homolog_g2769
IHMA87_1	peak644	1	121.47	5.013705	3685179	-206	3684953	3685373	-	IHMA87_03432	1	cmaX	Inorganic ion transport and metabolism	PA1773	PA14_41630	IHMA87_03432	homolog_g1822
IHMA87_1	peak927	1	121.04	4.808595	5298219	-138	5297957	5298377	+	IHMA87_04987	3				PA14_60000	IHMA87_04987	homolog_g6364
IHMA87_1	peak651	1	116.77	4.89757	3722317	-387	3722304	3722724	+	IHMA87_03469	1		Energy production and conversion	PA1734	PA14_42120	IHMA87_03469	homolog_g1783
IHMA87_1	peak453	1	115.4	4.865880000000001	2650175	-291	2649864	2650284	-	IHMA87_02514	1	qteE	Function unknown	PA2593	PA14_30560	IHMA87_02514	homolog_g2653
IHMA87_1	peak461	2	115.01	4.903295	2670480	-22	2670102	2670522	+	IHMA87_02534	1					IHMA87_02534	homolog_g6926	-304	2670156	2670576	-	IHMA87_02533	1					IHMA87_02533	homolog_g6925
IHMA87_1	peak234	2	114.71	4.821435	1310706	-3	1310683	1311103	-	IHMA87_01215	1		Inorganic ion transport and metabolism	PA3739	PA14_16030	IHMA87_01215	homolog_g3833	-212	1310518	1310938	+	IHMA87_01216	1	xerD	"Replication, recombination and repair"	PA3738	PA14_16040	IHMA87_01216	homolog_g3832
IHMA87_1	peak603	1	113.21	4.854445	3476553	-175	3476358	3476778	-	IHMA87_03220	1	qscR	Transcription	PA1898	PA14_39980	IHMA87_03220	homolog_g1953
IHMA87_1	peak568	1	113.06	4.781385	3315102	-274	3314808	3315228	-	IHMA87_03075	1		Amino acid transport and metabolism	PA2042	PA14_38110	IHMA87_03075	homolog_g2097
IHMA87_1	peak622	1	111.81	4.81396	3595155	-325	3594810	3595230	-	IHMA87_03324	1	hupB	"Replication, recombination and repair"	PA1804	PA14_41210	IHMA87_03324	homolog_g1858
IHMA87_1	peak105	1	110.69	4.754105	605173	-29	605124	605544	-	IHMA87_00559	2		"Replication, recombination and repair"	PA0983		IHMA87_00559	homolog_g1024
IHMA87_1	peak998	1	110.36	4.745744999999999	5707498	-52	5707150	5707570	+	IHMA87_05380	4	ureE	"Posttranslational modification, protein turnover, chaperones"	PA4891	PA14_64650	IHMA87_05380	homolog_g5025
IHMA87_1	peak47	1	108.25	4.68405	286031	-30	285981	286401	-	IHMA87_00255	1		General function prediction only	PA0278	PA14_03620	IHMA87_00255	homolog_g292
IHMA87_1	peak519	1	107.71	4.731225	3007934	-191	3007723	3008143	-	IHMA87_02790	2		Transcription	PA2332	PA14_34450	IHMA87_02790	homolog_g2388
IHMA87_1	peak289	2	107.59	4.7638	1641550	-18	1641168	1641588	+	IHMA87_01509	2		General function prediction only	PA3432	PA14_19680	IHMA87_01509	homolog_g3522	-77	1641453	1641873	-	IHMA87_01508	1		Transcription	PA3433	PA14_19670	IHMA87_01508	homolog_g3523
IHMA87_1	peak97	1	106.89	4.736075	580632	-27	580585	581005	-	IHMA87_00539	1		General function prediction only	PA0562	PA14_07310	IHMA87_00539	homolog_g582
IHMA87_1	peak295	1	106.12	4.67005	1674105	-48	1673753	1674173	+	IHMA87_01541	3		Cell wall/membrane/envelope biogenesis	PA3402	PA14_20080	IHMA87_01541	homolog_g3492
IHMA87_1	peak465	1	106.04	4.701745	2681229	-368	2681197	2681617	+	IHMA87_02541	1		Function unknown	PA2581.1		IHMA87_02541	homolog_g2640
IHMA87_1	peak609	1	106.02	4.685895	3512921	-68	3512833	3513253	-	IHMA87_03249	1					IHMA87_03249	homolog_g7089
IHMA87_1	peak1108	2	105.7	4.695139999999999	6304613	-79	6304292	6304712	+	IHMA87_05910	1	sdaB	Amino acid transport and metabolism	PA5379	PA14_71060	IHMA87_05910	homolog_g5529	-385	6304208	6304628	-	IHMA87_05909	3		Amino acid transport and metabolism	PA5378	PA14_71030	IHMA87_05909	homolog_g5528
IHMA87_1	peak1003	1	105.15	4.594795	5735606	-145	5735351	5735771	+	IHMA87_05407	3		"Secondary metabolites biosynthesis, transport and catabolism"	PA4918	PA14_64950	IHMA87_05407	homolog_g5052
IHMA87_1	peak572	2	104.79	4.588195000000001	3328546	-5	3328151	3328571	+	IHMA87_03090	1		Function unknown	PA2027	PA14_38310	IHMA87_03090	homolog_g2082	-128	3328398	3328818	-	IHMA87_03089	1		Transcription	PA2028	PA14_38300	IHMA87_03089	homolog_g2083
IHMA87_1	peak655	1	103.57	4.59964	3746145	-339	3746084	3746504	+	IHMA87_03491	1		"Secondary metabolites biosynthesis, transport and catabolism"	PA1677	PA14_42820	IHMA87_03491	homolog_g1726
IHMA87_1	peak269	1	100.7	4.614615	1534807	-124	1534663	1535083	-	IHMA87_01417	1	algI	Cell wall/membrane/envelope biogenesis	PA3548	PA14_18450	IHMA87_01417	homolog_g3640
IHMA87_1	peak840	3	100.0	4.370229999999999	4818530	-59	4818451	4818871	-	IHMA87_04522	1					IHMA87_04522	homolog_g7350	-181	4818311	4818731	+	IHMA87_04523	2		Function unknown	PA0736	PA14_54760	IHMA87_04523	homolog_g767	-326	4818184	4818604	-	IHMA87_04521	1		Function unknown	PA0737	PA14_54740	IHMA87_04521	homolog_g768
IHMA87_1	peak50	1	99.97	4.514704999999999	294969	-60	294629	295049	+	IHMA87_00264	3	gpuP	Amino acid transport and metabolism	PA0287	PA14_03760	IHMA87_00264	homolog_g301
IHMA87_1	peak426	1	99.02	4.547275	2496881	21	2496882	2497302	-	IHMA87_02378	1					IHMA87_02378	homolog_g6848
IHMA87_1	peak199	1	98.99	4.536709999999999	1123103	-108	1122975	1123395	-	IHMA87_01045	1		General function prediction only	PA3896	PA14_13500	IHMA87_01045	homolog_g3992
IHMA87_1	peak1060	1	98.35	4.561365	6022168	-78	6021846	6022266	+	IHMA87_05655	1		Lipid transport and metabolism	PA5174	PA14_68360	IHMA87_05655	homolog_g5313
IHMA87_1	peak1001	1	97.94	4.449135	5727310	-363	5726927	5727347	-	IHMA87_05397	1		General function prediction only	PA4907	PA14_64840	IHMA87_05397	homolog_g5041
IHMA87_1	peak70	1	96.73	4.415685	394361	-64	394025	394445	+	IHMA87_00361	1		Function unknown	PA0383	PA14_05010	IHMA87_00361	homolog_g399
IHMA87_1	peak619	2	95.18	4.471590000000001	3569233	-27	3569186	3569606	-	IHMA87_03302	1		Function unknown	PA1825	PA14_40930	IHMA87_03302	homolog_g1880	-74	3568907	3569327	+	IHMA87_03303	1		General function prediction only	PA1824	PA14_40940	IHMA87_03303	homolog_g1879
IHMA87_1	peak528	2	93.78	4.336705	3113824	13	3113411	3113831	+	IHMA87_02887	3					IHMA87_02887	homolog_g7000	-88	3113716	3114136	-	IHMA87_02886	1					IHMA87_02886	homolog_g6999
IHMA87_1	peak741	1	93.2	4.382685	4263118	-262	4262836	4263256	-	IHMA87_03984	1	aprA	"Secondary metabolites biosynthesis, transport and catabolism"	PA1249	PA14_48060	IHMA87_03984	homolog_g1293
IHMA87_1	peak343	3	93.17	4.386205	2044054	-62	2043716	2044136	+	IHMA87_01899	1		"Replication, recombination and repair"	PA3048		IHMA87_01899	homolog_g3123	-399	2043635	2044055	-	IHMA87_01897	1	rmf	"Translation, ribosomal structure and biogenesis"	PA3049	PA14_24650	IHMA87_01897	homolog_g3124	-253	2043781	2044201	-	IHMA87_01898	1					IHMA87_01898	homolog_g6664
IHMA87_2	peak1165	1	92.45	4.383565000000001	4072	4	3668	4088	+	IHMA87_06123	2					IHMA87_06123	homolog_g7599
IHMA87_1	peak752	2	92.17	4.368164999999999	4313604	-95	4313489	4313909	-	IHMA87_04032	2		"Posttranslational modification, protein turnover, chaperones"	PA1185	PA14_49100	IHMA87_04032	homolog_g1229	-108	4313312	4313732	+	IHMA87_04033	1		Transcription	PA1184	PA14_49110	IHMA87_04033	homolog_g1228
IHMA87_1	peak991	1	89.93	4.346605	5652457	-17	5652420	5652840	-	IHMA87_05326	1					IHMA87_05326	homolog_g7490
IHMA87_1	peak902	1	89.72	4.295985	5182362	-179	5182141	5182561	+	IHMA87_04855	8					IHMA87_04855	homolog_g7394
IHMA87_1	peak734	1	87.9	4.297145	4193464	-190	4193254	4193674	-	IHMA87_03915	5	cyoA	Energy production and conversion	PA1317	PA14_47210	IHMA87_03915	homolog_g1362
IHMA87_1	peak795	1	87.69	4.293355	4573340	-352	4572968	4573388	-	IHMA87_04284	1				PA14_51950	IHMA87_04284	homolog_g6221
IHMA87_1	peak89	1	85.84	4.255509999999999	530667	-210	530477	530897	+	IHMA87_00484	1		Lipid transport and metabolism	PA0508	PA14_06640	IHMA87_00484	homolog_g527
IHMA87_2	peak1195	2	85.15	4.174085	97827	-342	97769	98189	+	IHMA87_06216	1					IHMA87_06216	homolog_g7692	-352	97455	97875	-	IHMA87_06215	2					IHMA87_06215	homolog_g7691
IHMA87_1	peak138	1	84.53	4.220305	758060	6	757654	758074	+	IHMA87_00718	1		Function unknown	PA4218	PA14_09380	IHMA87_00718	homolog_g4314
IHMA87_1	peak189	2	84.25	4.178495	1061415	-111	1061126	1061546	+	IHMA87_00999	1	rocR	Signal transduction mechanisms	PA3947	PA14_12810	IHMA87_00999	homolog_g4043	-172	1061223	1061643	-	IHMA87_00998	1	rocA1	Transcription	PA3948	PA14_12780	IHMA87_00998	homolog_g4044
IHMA87_1	peak786	1	84.21	4.228225	4524242	-220	4524062	4524482	+	IHMA87_04238	1					IHMA87_04238	homolog_g7288
IHMA87_1	peak537	1	82.09	4.12348	3155017	-290	3154907	3155327	+	IHMA87_02928	2					IHMA87_02928	homolog_g7023
IHMA87_1	peak383	1	81.7	4.125685000000001	2237826	-3	2237429	2237849	+	IHMA87_02090	4		General function prediction only	PA2875	PA14_26910	IHMA87_02090	homolog_g2947
IHMA87_1	peak534	2	81.34	4.158259999999999	3147780	-95	3147475	3147895	+	IHMA87_02920	1		Function unknown	PA2209	PA14_36130	IHMA87_02920	homolog_g2265	-171	3147589	3148009	-	IHMA87_02919	3		Carbohydrate transport and metabolism	PA2210	PA14_36120	IHMA87_02919	homolog_g2266
IHMA87_1	peak98	1	81.08	4.153415	581125	-39	581066	581486	-	IHMA87_00540	1		Function unknown	PA0563	PA14_07330	IHMA87_00540	homolog_g583
IHMA87_1	peak350	1	80.43	4.1028	2068974	-395	2068559	2068979	-	IHMA87_01921	2					IHMA87_01921	homolog_g6672
IHMA87_1	peak152	1	79.73	3.92283	856620	-157	856443	856863	-	IHMA87_00803	1		Function unknown	PA4118	PA14_10680	IHMA87_00803	homolog_g4214
IHMA87_1	peak394	1	79.49	4.084755	2302157	-171	2301966	2302386	-	IHMA87_02154	1					IHMA87_02154	homolog_g6702
IHMA87_1	peak429	1	79.19	4.083435	2508783	-270	2508653	2509073	+	IHMA87_02393	1					IHMA87_02393	homolog_g6863
IHMA87_1	peak195	2	78.94	4.087400000000001	1082541	-124	1082265	1082685	+	IHMA87_01015	2	cioA	Energy production and conversion	PA3930	PA14_13030	IHMA87_01015	homolog_g4026	-311	1082210	1082630	-	IHMA87_01014	1		Inorganic ion transport and metabolism	PA3931	PA14_13010	IHMA87_01014	homolog_g4027
IHMA87_1	peak987	1	78.86	4.098405	5625339	-186	5625133	5625553	-	IHMA87_05296	8					IHMA87_05296	homolog_g7482
IHMA87_1	peak115	1	77.55	4.00686	635894	-99	635775	636195	-	IHMA87_00585	1					IHMA87_00585	homolog_g6509
IHMA87_1	peak914	1	77.11	4.010825	5229596	-319	5229257	5229677	-	IHMA87_04917	1					IHMA87_04917	homolog_g7423
IHMA87_1	peak527	1	76.73	4.02183	3105947	-138	3105789	3106209	-	IHMA87_02877	5				PA14_59710	IHMA87_02877	homolog_g6338
IHMA87_1	peak1012	1	73.74	3.93645	5782973	-260	5782833	5783253	+	IHMA87_05450	1		Function unknown	PA4958	PA14_65520	IHMA87_05450	homolog_g5094
