## Supplementary Dataset 2 for "Determination of the Two-Component Systems regulatory network reveals core and accessory regulations across *Pseudomonas aeruginosa* lineages": CS15_EraR-PA14_38900_PA14.tab

chrom	peakID	number_of_putative_targets	log(qvalue)	fold_enrichment	summit_position	dist_to_ATG_target1	prom_start_1	prom_end_1	strand_1	first_gene_ID_1	number_of_genes_in_operon_1	name_1	COG_1	PAO1_ID_1	PA14_ID_1	IHMA87_ID_1	homolog_group_1	putative_target_2
refseq|NC_008463.1|chromosome	peak848	1	2503.07	20.09566	3807697	-65	3807362	3807782	+	PA14_42830	1		Function unknown	PA1676	PA14_42830		homolog_g1725
refseq|NC_008463.1|chromosome	peak441	1	1292.47	12.574345	1936085	19	1936084	1936504	-	PA14_22220	2				PA14_22220		homolog_g5970
refseq|NC_008463.1|chromosome	peak770	2	1239.22	12.6796	3464921	-119	3464640	3465060	+	PA14_38860	2	exaA	Carbohydrate transport and metabolism	PA1982	PA14_38860	IHMA87_03138	homolog_g2037	-194	3464707	3465127	-	PA14_38850	1	exaB	Energy production and conversion	PA1983	PA14_38850	IHMA87_03137	homolog_g2038
refseq|NC_008463.1|chromosome	peak461	1	979.21	10.833635	2009564	-57	2009487	2009907	-	PA14_23190	1	hutR	Transcription	PA3174	PA14_23190	IHMA87_01772	homolog_g3257
refseq|NC_008463.1|chromosome	peak1227	1	880.59	10.26699	5390773	-230	5390603	5391023	+	PA14_60490	1		Energy production and conversion	PA4571	PA14_60490	IHMA87_05032	homolog_g4686
refseq|NC_008463.1|chromosome	peak896	1	853.47	10.089950000000002	4008987	-80	4008887	4009307	-	PA14_44960	1		General function prediction only	PA1506	PA14_44960	IHMA87_03665	homolog_g1552
refseq|NC_008463.1|chromosome	peak1055	2	836.3	9.33239	4673844	-4	4673448	4673868	+	PA14_52730	1		Function unknown	PA0894	PA14_52730		homolog_g930	-163	4673661	4674081	-	PA14_52720	1	aruC	Amino acid transport and metabolism	PA0895	PA14_52720	IHMA87_04359	homolog_g931
refseq|NC_008463.1|chromosome	peak1502	2	661.01	8.68894	6444657	6	6444251	6444671	+	PA14_72350	1		Function unknown	PA5480	PA14_72350		homolog_g5631	-229	6444408	6444828	-	PA14_72340	1	gltP	Energy production and conversion	PA5479	PA14_72340	IHMA87_06023	homolog_g5630
refseq|NC_008463.1|chromosome	peak177	2	651.95	8.295390000000001	720630	-26	720584	721004	-	PA14_08420	1		General function prediction only	PA0656	PA14_08420	IHMA87_00632	homolog_g677	-53	720283	720703	+	PA14_08430	1		"Posttranslational modification, protein turnover, chaperones"	PA0657	PA14_08430	IHMA87_00633	homolog_g678
refseq|NC_008463.1|chromosome	peak917	1	628.77	8.366085000000002	4090058	-244	4089794	4090214	-	PA14_45980	1		General function prediction only	PA1428	PA14_45980	IHMA87_03739	homolog_g1474
refseq|NC_008463.1|chromosome	peak1108	1	623.83	8.31	4892654	-255	4892379	4892799	-	PA14_55070	1				PA14_55070		homolog_g6255
refseq|NC_008463.1|chromosome	peak420	1	611.67	8.249215	1858025	-322	1857683	1858103	-	PA14_21410	1	phoA	Inorganic ion transport and metabolism	PA3296	PA14_21410	IHMA87_01646	homolog_g3382
refseq|NC_008463.1|chromosome	peak882	1	600.73	8.1474	3959521	-54	3959175	3959595	+	PA14_44470	1	hemN	Coenzyme transport and metabolism	PA1546	PA14_44470	IHMA87_03628	homolog_g1593
refseq|NC_008463.1|chromosome	peak61	1	593.58	8.07357	273613	-248	273345	273765	-	PA14_03100	1		Function unknown	PA0251	PA14_03100		homolog_g264
refseq|NC_008463.1|chromosome	peak315	1	582.14	7.994299999999999	1374351	-57	1374274	1374694	-	PA14_16130	1		Energy production and conversion	PA3733	PA14_16130	IHMA87_01221	homolog_g3827
refseq|NC_008463.1|chromosome	peak798	1	580.93	8.086860000000001	3609041	-194	3608835	3609255	+	PA14_40380	1		Transcription	PA1864	PA14_40380	IHMA87_03256	homolog_g1919
refseq|NC_008463.1|chromosome	peak135	2	578.18	7.907595	590150	-73	590057	590477	-	PA14_06750	1	nirS	Energy production and conversion	PA0519	PA14_06750	IHMA87_00495	homolog_g538	-143	589893	590313	+	PA14_06770	1	nirQ	General function prediction only	PA0520	PA14_06770	IHMA87_00496	homolog_g539
refseq|NC_008463.1|chromosome	peak918	1	539.33	7.70458	4098297	-112	4098009	4098429	+	PA14_46100	1		Nucleotide transport and metabolism	PA1419	PA14_46100	IHMA87_03758	homolog_g1465
refseq|NC_008463.1|chromosome	peak1004	1	511.39	7.44982	4518279	-23	4518236	4518656	-	PA14_50830	1		Carbohydrate transport and metabolism	PA1046	PA14_50830		homolog_g1089
refseq|NC_008463.1|chromosome	peak1322	2	504.9	7.36562	5774134	-56	5774058	5774478	-	PA14_64790	1		Carbohydrate transport and metabolism	PA4903	PA14_64790	IHMA87_05393	homolog_g5037	-323	5774057	5774477	+	PA14_64800	2	vanA	General function prediction only	PA4904	PA14_64800	IHMA87_05394	homolog_g5038
refseq|NC_008463.1|chromosome	peak1053	1	500.4	7.387535	4665969	-70	4665879	4666299	-	PA14_52610	1		Amino acid transport and metabolism	PA0902	PA14_52610	IHMA87_04352	homolog_g938
refseq|NC_008463.1|chromosome	peak556	1	498.27	7.398635	2426821	-323	2426478	2426898	-	PA14_28030	1		Function unknown	PA2790	PA14_28030		homolog_g2857
refseq|NC_008463.1|chromosome	peak965	2	484.3	7.176425	4341185	-65	4340850	4341270	+	PA14_48840	1		Amino acid transport and metabolism	PA1195	PA14_48840	IHMA87_04021	homolog_g1239	-146	4341019	4341439	-	PA14_48830	2		Signal transduction mechanisms	PA1196	PA14_48830	IHMA87_04020	homolog_g1240
refseq|NC_008463.1|chromosome	peak1105	2	439.56	6.8220600000000005	4884874	-46	4884520	4884940	+	PA14_55000	5				PA14_55000		homolog_g6249	-197	4884657	4885077	-	PA14_54980	2				PA14_54980		homolog_g6248
refseq|NC_008463.1|chromosome	peak1428	1	428.1	6.761875	6157332	-367	6157299	6157719	+	PA14_69050	1		Function unknown	PA5229	PA14_69050	IHMA87_05712	homolog_g5373
refseq|NC_008463.1|chromosome	peak1517	2	400.85	6.536705	6503210	-10	6502820	6503240	+	PA14_73030	1		Function unknown	PA5537	PA14_73030	IHMA87_06081	homolog_g5689	-103	6503087	6503507	-	PA14_73020	3		Signal transduction mechanisms	PA5536	PA14_73020	IHMA87_06080	homolog_g5688
refseq|NC_008463.1|chromosome	peak982	2	389.28	6.450215	4425593	-10	4425203	4425623	+	PA14_49750	2		Carbohydrate transport and metabolism	PA1131	PA14_49750		homolog_g1175	-303	4425270	4425690	-	PA14_49740	1		Function unknown	PA1132	PA14_49740		homolog_g1176
refseq|NC_008463.1|chromosome	peak1187	1	364.63	6.166005	5252174	-331	5252105	5252525	+	PA14_58920	8				PA14_58920	IHMA87_04884	homolog_g6268
refseq|NC_008463.1|chromosome	peak933	1	364.27	6.177275	4171306	-245	4171041	4171461	-	PA14_46830	1		Function unknown	PA1349	PA14_46830	IHMA87_03881	homolog_g1395
refseq|NC_008463.1|chromosome	peak617	2	361.33	6.061975	2671604	-117	2671467	2671887	-	PA14_30800	1		General function prediction only	PA2575	PA14_30800	IHMA87_02552	homolog_g2633	-230	2671434	2671854	+	PA14_30810	1	alkB1	Lipid transport and metabolism	PA2574	PA14_30810	IHMA87_02553	homolog_g2632
refseq|NC_008463.1|chromosome	peak262	1	338.23	5.950305	1129729	-172	1129501	1129921	+	PA14_13150	1		Transcription	PA3921	PA14_13150	IHMA87_01024	homolog_g4017
refseq|NC_008463.1|chromosome	peak662	2	334.53	5.887315	2942575	12	2942567	2942987	-	PA14_33430	1		General function prediction only	PA2418	PA14_33430	IHMA87_02738	homolog_g2473	-113	2942288	2942708	+	PA14_33440	1		Transcription	PA2417	PA14_33440	IHMA87_02739	homolog_g2472
refseq|NC_008463.1|chromosome	peak943	1	329.13	5.872845	4206758	-205	4206533	4206953	-	PA14_47210	5	cyoA	Energy production and conversion	PA1317	PA14_47210	IHMA87_03915	homolog_g1362
refseq|NC_008463.1|chromosome	peak122	1	322.4	5.814935	518146	-314	518060	518480	+	PA14_05860	1		Lipid transport and metabolism	PA0449	PA14_05860	IHMA87_00428	homolog_g467
refseq|NC_008463.1|chromosome	peak846	1	317.72	5.7418700000000005	3806674	-319	3806593	3807013	+	PA14_42820	1		"Secondary metabolites biosynthesis, transport and catabolism"	PA1677	PA14_42820	IHMA87_03491	homolog_g1726
refseq|NC_008463.1|chromosome	peak38	1	316.93	5.723675	172430	-232	172262	172682	+	PA14_01890	1	pcaQ	Transcription	PA0152	PA14_01890	IHMA87_00154	homolog_g164
refseq|NC_008463.1|chromosome	peak208	1	313.49	5.7238	868944	-398	868526	868946	-	PA14_10110	1				PA14_10110		homolog_g5884
refseq|NC_008463.1|chromosome	peak92	2	306.58	5.552565	368859	-42	368501	368921	+	PA14_04100	1		Function unknown	PA0315	PA14_04100	IHMA87_00294	homolog_g331	-251	368588	369008	-	PA14_04090	2		Amino acid transport and metabolism	PA0314	PA14_04090	IHMA87_00293	homolog_g330
refseq|NC_008463.1|chromosome	peak964	2	300.75	5.571765	4335874	-79	4335553	4335973	+	PA14_48770	1		Transcription	PA1201	PA14_48770	IHMA87_04015	homolog_g1245	-222	4335632	4336052	-	PA14_48760	1		"Secondary metabolites biosynthesis, transport and catabolism"	PA1202	PA14_48760	IHMA87_04014	homolog_g1246
refseq|NC_008463.1|chromosome	peak744	2	294.67	5.535955	3354003	-97	3353886	3354306	-	PA14_37660	1		Transcription	PA2076	PA14_37660	IHMA87_03047	homolog_g2131	-360	3353963	3354383	+	PA14_37670	1				PA14_37670	IHMA87_03048	homolog_g6141
refseq|NC_008463.1|chromosome	peak33	1	291.45	5.48363	152115	-266	151981	152401	+	PA14_01670	3		General function prediction only	PA0136	PA14_01670	IHMA87_00138	homolog_g148
refseq|NC_008463.1|chromosome	peak247	1	290.16	5.435075	1080401	-374	1080007	1080427	-	PA14_12570	1		Transcription	PA3965	PA14_12570	IHMA87_00962	homolog_g4061
refseq|NC_008463.1|chromosome	peak906	1	285.99	5.460139999999999	4046895	-46	4046829	4047249	-	PA14_45440	1		Function unknown	PA1469	PA14_45440		homolog_g1515
refseq|NC_008463.1|chromosome	peak897	2	274.06	5.238975	4010195	-108	4010067	4010487	-	PA14_44970	1	moaA2	Coenzyme transport and metabolism	PA1505	PA14_44970	IHMA87_03666	homolog_g1551	-128	4009923	4010343	+	PA14_44980	1		Transcription	PA1504	PA14_44980	IHMA87_03667	homolog_g1550
refseq|NC_008463.1|chromosome	peak1346	1	269.31	5.2820800000000006	5855057	-16	5855021	5855441	-	PA14_65740	1	thiC	Coenzyme transport and metabolism	PA4973	PA14_65740	IHMA87_05465	homolog_g5109
refseq|NC_008463.1|chromosome	peak34	1	262.03	5.1669	155935	-229	155764	156184	+	PA14_01710	2	ahpC	"Posttranslational modification, protein turnover, chaperones"	PA0139	PA14_01710	IHMA87_00141	homolog_g151
refseq|NC_008463.1|chromosome	peak970	1	257.04	5.167915	4360447	-171	4360256	4360676	-	PA14_49080	2		Lipid transport and metabolism	PA1187	PA14_49080	IHMA87_04030	homolog_g1231
refseq|NC_008463.1|chromosome	peak507	2	249.46	5.022675	2208490	-21	2208449	2208869	-	PA14_25230	2	mfd	Transcription	PA3002	PA14_25230	IHMA87_01965	homolog_g3076	-200	2208290	2208710	+	PA14_25250	1		Carbohydrate transport and metabolism	PA3001	PA14_25250	IHMA87_01966	homolog_g3075
refseq|NC_008463.1|chromosome	peak693	1	236.6	4.934515	3108467	-293	3108360	3108780	+	PA14_34930	2		Energy production and conversion	PA2293	PA14_34930		homolog_g2349
refseq|NC_008463.1|chromosome	peak866	1	236.05	4.94067	3889752	-338	3889690	3890110	+	PA14_43680	2	fabA	Lipid transport and metabolism	PA1610	PA14_43680	IHMA87_03559	homolog_g1659
refseq|NC_008463.1|chromosome	peak230	1	232.08	4.87887	958330	-150	958080	958500	+	PA14_11080	4	cupB3	"Intracellular trafficking, secretion, and vesicular transport"	PA4084	PA14_11080	IHMA87_00840	homolog_g4180
refseq|NC_008463.1|chromosome	peak258	2	230.08	4.87074	1117742	-157	1117499	1117919	+	PA14_13030	2	cioA	Energy production and conversion	PA3930	PA14_13030	IHMA87_01015	homolog_g4026	-281	1117441	1117861	-	PA14_13010	1		Inorganic ion transport and metabolism	PA3931	PA14_13010	IHMA87_01014	homolog_g4027
refseq|NC_008463.1|chromosome	peak1215	1	224.64	4.817195	5342604	-140	5342344	5342764	+	PA14_60000	3				PA14_60000	IHMA87_04987	homolog_g6364
refseq|NC_008463.1|chromosome	peak782	1	222.84	4.773295	3535838	-138	3535576	3535996	+	PA14_39690	1	nrdD	Nucleotide transport and metabolism	PA1920	PA14_39690	IHMA87_03199	homolog_g1975
refseq|NC_008463.1|chromosome	peak581	1	216.78	4.701555	2552756	-39	2552697	2553117	-	PA14_29420	1		"Secondary metabolites biosynthesis, transport and catabolism"	PA2682	PA14_29420	IHMA87_03797	homolog_g2743
refseq|NC_008463.1|chromosome	peak422	1	216.36	4.739575	1876405	-185	1876190	1876610	+	PA14_21640	1		General function prediction only	PA3277	PA14_21640	IHMA87_01662	homolog_g3363
refseq|NC_008463.1|chromosome	peak995	1	209.36	4.670764999999999	4486000	-348	4485632	4486052	-	PA14_50480	10	flgB	Cell motility	PA1077	PA14_50480	IHMA87_04134	homolog_g1120
refseq|NC_008463.1|chromosome	peak832	1	208.55	4.565175	3747366	-10	3746976	3747396	+	PA14_42000	1		Function unknown	PA1743	PA14_42000	IHMA87_03462	homolog_g1792
refseq|NC_008463.1|chromosome	peak276	2	208.02	4.619730000000001	1221536	-41	1221475	1221895	-	PA14_14310	2				PA14_14310		homolog_g5908	-53	1221189	1221609	+	PA14_14320	1				PA14_14320		homolog_g5909
refseq|NC_008463.1|chromosome	peak351	2	206.22	4.62377	1522006	18	1521588	1522008	+	PA14_17700	2		"Translation, ribosomal structure and biogenesis"	PA3601	PA14_17700	IHMA87_01369	homolog_g3694	-262	1521724	1522144	-	PA14_17690	1		Amino acid transport and metabolism	PA3602	PA14_17690	IHMA87_01368	homolog_g3695
refseq|NC_008463.1|chromosome	peak144	1	205.04	4.5916	630489	-26	630443	630863	-	PA14_07330	1		Function unknown	PA0563	PA14_07330	IHMA87_00540	homolog_g583
refseq|NC_008463.1|chromosome	peak1465	1	202.79	4.44398	6348147	-104	6347851	6348271	+	PA14_71250	1		Function unknown	PA5397	PA14_71250	IHMA87_05928	homolog_g5547
refseq|NC_008463.1|chromosome	peak1069	1	202.39	4.556265	4757432	-288	4757320	4757740	+	PA14_53640	1		Function unknown	PA0824	PA14_53640		homolog_g855
refseq|NC_008463.1|chromosome	peak825	1	200.5	4.507135	3729095	-219	3728856	3729276	-	PA14_41760	1		Function unknown	PA1763	PA14_41760	IHMA87_03442	homolog_g1812
refseq|NC_008463.1|chromosome	peak1481	1	190.35	4.413535	6406416	-342	6406358	6406778	+	PA14_71890	1		Energy production and conversion	PA5445	PA14_71890	IHMA87_05979	homolog_g5595
refseq|NC_008463.1|chromosome	peak864	1	180.35	4.309755	3885105	-354	3884731	3885151	-	PA14_43640	1	gpsA	Energy production and conversion	PA1614	PA14_43640	IHMA87_03555	homolog_g1663
refseq|NC_008463.1|chromosome	peak365	2	176.57	4.277115	1560003	-10	1559973	1560393	-	PA14_18160	1		Energy production and conversion	PA3567	PA14_18160	IHMA87_01405	homolog_g3659	-401	1560004	1560424	+	PA14_18200	1		Transcription	PA3565	PA14_18200	IHMA87_01407	homolog_g3657
refseq|NC_008463.1|chromosome	peak682	1	174.72	4.299925	3030383	-70	3030053	3030473	+	PA14_34100	4		Function unknown	PA2363	PA14_34100		homolog_g2419
refseq|NC_008463.1|chromosome	peak578	2	173.47	4.278405	2530223	-222	2529981	2530401	-	PA14_29230	1		General function prediction only	PA2699	PA14_29230	IHMA87_03824	homolog_g2761	-386	2530209	2530629	+	PA14_29240	1		"Secondary metabolites biosynthesis, transport and catabolism"	PA2698	PA14_29240	IHMA87_03823	homolog_g2760
refseq|NC_008463.1|chromosome	peak1199	1	165.38	4.124775	5293151	-22	5292773	5293193	+	PA14_59480	2				PA14_59480	IHMA87_04902	homolog_g6315
refseq|NC_008463.1|chromosome	peak924	1	160.17	4.09542	4141225	15	4141220	4141640	-	PA14_46520	2				PA14_46520		homolog_g6174
refseq|NC_008463.1|chromosome	peak1304	1	157.94	4.046405	5657675	-300	5657575	5657995	+	PA14_63450	1				PA14_63450		homolog_g6393
refseq|NC_008463.1|chromosome	peak806	2	153.98	4.032245	3650320	-31	3650269	3650689	-	PA14_40930	1		Function unknown	PA1825	PA14_40930	IHMA87_03302	homolog_g1880	-70	3649990	3650410	+	PA14_40940	1		General function prediction only	PA1824	PA14_40940	IHMA87_03303	homolog_g1879
refseq|NC_008463.1|chromosome	peak1097	1	151.72	3.956325	4866796	-327	4866449	4866869	-	PA14_54900	3				PA14_54900		homolog_g6240
refseq|NC_008463.1|chromosome	peak664	2	151.48	3.949710000000001	2945596	-30	2945226	2945646	+	PA14_33460	2		Function unknown	PA2415	PA14_33460	IHMA87_02741	homolog_g2470	-329	2945247	2945667	-	PA14_33450	1	treA	Carbohydrate transport and metabolism	PA2416	PA14_33450	IHMA87_02740	homolog_g2471
refseq|NC_008463.1|chromosome	peak1361	1	149.25	3.983355	5919166	-45	5918811	5919231	+	PA14_66380	3		Inorganic ion transport and metabolism	PA5021	PA14_66380	IHMA87_05505	homolog_g5157
refseq|NC_008463.1|chromosome	peak1190	2	147.7	3.926085	5267868	-14	5267834	5268254	-	PA14_59170	1				PA14_59170		homolog_g6291	-306	5267774	5268194	+	PA14_59180	1				PA14_59180	IHMA87_04933	homolog_g6292
refseq|NC_008463.1|chromosome	peak448	1	146.61	3.880445	1961552	-362	1961514	1961934	+	PA14_22550	1				PA14_22550		homolog_g5982
refseq|NC_008463.1|chromosome	peak360	1	146.09	3.929975	1547675	-8	1547283	1547703	+	PA14_18020	1		General function prediction only	PA3578	PA14_18020	IHMA87_01393	homolog_g3671
refseq|NC_008463.1|chromosome	peak599	1	145.21	3.92065	2609456	-246	2609190	2609610	-	PA14_30110	1	purB	Nucleotide transport and metabolism	PA2629	PA14_30110	IHMA87_02487	homolog_g2690
refseq|NC_008463.1|chromosome	peak430	2	145.17	3.917345	1910851	-121	1910572	1910992	+	PA14_21970	1		Transcription	PA3249	PA14_21970	IHMA87_01695	homolog_g3332	-243	1910588	1911008	-	PA14_21960	1		Inorganic ion transport and metabolism	PA3250	PA14_21960	IHMA87_01694	homolog_g3333
refseq|NC_008463.1|chromosome	peak612	2	140.73	3.806085	2660827	-317	2660744	2661164	+	PA14_30700	1		Amino acid transport and metabolism	PA2583	PA14_30700		homolog_g2642	-320	2660487	2660907	-	PA14_30690	1				PA14_30690		homolog_g6042
refseq|NC_008463.1|chromosome	peak343	1	138.12	3.852495	1498983	-114	1498697	1499117	+	PA14_17480	1	rpoS	Transcription	PA3622	PA14_17480	IHMA87_01347	homolog_g3716
refseq|NC_008463.1|chromosome	peak575	1	136.74	3.770135	2509651	-364	2509615	2510035	+	PA14_29030	1		Energy production and conversion	PA2716	PA14_29030	IHMA87_03840	homolog_g2778
refseq|NC_008463.1|chromosome	peak632	1	136.4	3.737060000000001	2722453	-50	2722103	2722523	+	PA14_31300	1		Function unknown	PA2569	PA14_31300		homolog_g2626
refseq|NC_008463.1|chromosome	peak666	1	136.32	3.729695	2956689	-393	2956276	2956696	-	PA14_33600	4		Function unknown	PA2403	PA14_33600	IHMA87_02753	homolog_g2458
refseq|NC_008463.1|chromosome	peak1064	1	135.04	3.745615	4737507	-314	4737173	4737593	-	PA14_53410	2		Transcription	PA0839	PA14_53410	IHMA87_04417	homolog_g873
refseq|NC_008463.1|chromosome	peak350	2	133.68	3.768605	1517191	2	1516789	1517209	+	PA14_17650	1		Function unknown	PA3606	PA14_17650	IHMA87_01364	homolog_g3699	-261	1516910	1517330	-	PA14_17640	4	potA	Amino acid transport and metabolism	PA3607	PA14_17640	IHMA87_01363	homolog_g3700
refseq|NC_008463.1|chromosome	peak526	2	132.77	3.769645	2263678	-121	2263399	2263819	+	PA14_25960	2		General function prediction only	PA2945	PA14_25960	IHMA87_02028	homolog_g3018	-235	2263423	2263843	-	PA14_25940	1		Function unknown	PA2946	PA14_25940		homolog_g3019
refseq|NC_008463.1|chromosome	peak47	1	130.84	3.73461	220551	-286	220437	220857	+	PA14_02450	3	pntAA	Energy production and conversion	PA0195	PA14_02450	IHMA87_00186	homolog_g207
refseq|NC_008463.1|chromosome	peak1363	1	128.95	3.624120000000001	5926992	-56	5926648	5927068	+	PA14_66440	1	metY	Amino acid transport and metabolism	PA5025	PA14_66440	IHMA87_05509	homolog_g5161
refseq|NC_008463.1|chromosome	peak1117	2	127.93	3.679575	4945243	-46	4944889	4945309	+	PA14_55570	1		Function unknown	PA0673	PA14_55570	IHMA87_04572	homolog_g699	-120	4945103	4945523	-	PA14_55560	3	vreA	Function unknown	PA0674	PA14_55560	IHMA87_04571	homolog_g700
refseq|NC_008463.1|chromosome	peak1133	1	127.79	3.65536	5040722	-380	5040322	5040742	-	PA14_56530	2		Defense mechanisms	PA4347	PA14_56530	IHMA87_04662	homolog_g4454
refseq|NC_008463.1|chromosome	peak1023	1	126.38	3.693985	4572045	17	4571628	4572048	+	PA14_51440	1	ogt	"Replication, recombination and repair"	PA0995	PA14_51440		homolog_g1036
refseq|NC_008463.1|chromosome	peak1446	2	126.21	3.660775	6250306	-63	6249969	6250389	+	PA14_70080	1	lrp	Transcription	PA5308	PA14_70080	IHMA87_05833	homolog_g5452	-91	6250195	6250615	-	PA14_70070	1		Function unknown	PA5307	PA14_70070	IHMA87_05832	homolog_g5451
refseq|NC_008463.1|chromosome	peak1518	1	125.09	3.616875	6504947	-140	6504787	6505207	-	PA14_73040	1	amiA	Cell wall/membrane/envelope biogenesis	PA5538	PA14_73040	IHMA87_06082	homolog_g5690
refseq|NC_008463.1|chromosome	peak1151	1	124.68	3.37164	5119902	-315	5119567	5119987	-	PA14_57460	16		Function unknown	PA4421	PA14_57460	IHMA87_04739	homolog_g4529
refseq|NC_008463.1|chromosome	peak1239	1	124.33	3.62318	5413802	-145	5413637	5414057	-	PA14_60750	1	pra	Function unknown	PA4590	PA14_60750	IHMA87_05050	homolog_g4706
refseq|NC_008463.1|chromosome	peak1015	1	124.2	3.669765	4549282	-281	4548981	4549401	-	PA14_51170	2	pauA	Energy production and conversion	PA1017	PA14_51170	IHMA87_04197	homolog_g1059
refseq|NC_008463.1|chromosome	peak1492	2	123.71	3.621225	6424221	-13	6423834	6424254	+	PA14_72060	1		Function unknown	PA5460	PA14_72060		homolog_g5610	-321	6424142	6424562	+	PA14_72070	1		Function unknown	PA5461	PA14_72070	IHMA87_06004	homolog_g5611
refseq|NC_008463.1|chromosome	peak223	1	122.84	3.62242	926220	-213	926033	926453	+	PA14_10750	1		Carbohydrate transport and metabolism	PA4113	PA14_10750	IHMA87_00808	homolog_g4209
refseq|NC_008463.1|chromosome	peak1327	2	122.38	3.5780700000000003	5793510	-31	5793459	5793879	-	PA14_65000	1	azu	Energy production and conversion	PA4922	PA14_65000	IHMA87_05411	homolog_g5056	-245	5793355	5793775	+	PA14_65010	1		General function prediction only	PA4923	PA14_65010	IHMA87_05412	homolog_g5057
refseq|NC_008463.1|chromosome	peak788	1	118.4	3.56722	3560873	-177	3560676	3561096	-	PA14_39945	5	phzC1	Amino acid transport and metabolism	PA4212	PA14_39945		homolog_g4308
refseq|NC_008463.1|chromosome	peak251	2	118.36	3.5346	1096649	-56	1096573	1096993	-	PA14_12780	1	rocA1	Transcription	PA3948	PA14_12780	IHMA87_00998	homolog_g4044	-226	1096475	1096895	+	PA14_12810	1	rocR	Signal transduction mechanisms	PA3947	PA14_12810	IHMA87_00999	homolog_g4043
refseq|NC_008463.1|chromosome	peak1232	1	117.56	3.548875	5395690	-323	5395347	5395767	-	PA14_60540	1		Function unknown	PA4575	PA14_60540	IHMA87_05036	homolog_g4690
refseq|NC_008463.1|chromosome	peak519	1	116.61	3.55563	2240674	-375	2240279	2240699	-	PA14_25610	1		"Cell cycle control, cell division, chromosome partitioning"	PA2972	PA14_25610	IHMA87_01997	homolog_g3046
refseq|NC_008463.1|chromosome	peak653	1	115.03	3.55125	2846651	-107	2846358	2846778	+	PA14_32780	2		"Intracellular trafficking, secretion, and vesicular transport"	PA2463	PA14_32780		homolog_g2518
refseq|NC_008463.1|chromosome	peak451	1	114.65	3.539075	1974825	-346	1974771	1975191	+	PA14_22700	1		General function prediction only	PA3209	PA14_22700	IHMA87_01735	homolog_g3292
refseq|NC_008463.1|chromosome	peak1408	1	113.66	3.519075	6098256	-89	6097945	6098365	+	PA14_68360	1		Lipid transport and metabolism	PA5174	PA14_68360	IHMA87_05655	homolog_g5313
refseq|NC_008463.1|chromosome	peak214	3	110.24	3.444205	898590	-28	898542	898962	-	PA14_10410	1				PA14_10410		homolog_g5888	-81	898271	898691	+	PA14_10420	1	tyrS	"Translation, ribosomal structure and biogenesis"	PA4138	PA14_10420	IHMA87_00783	homolog_g4234	-339	898231	898651	-	PA14_10400	1				PA14_10400		homolog_g5887
refseq|NC_008463.1|chromosome	peak1284	1	109.86	3.42436	5581099	-157	5580856	5581276	+	PA14_62560	2	pcnB	"Translation, ribosomal structure and biogenesis"	PA4727	PA14_62560	IHMA87_05204	homolog_g4857
refseq|NC_008463.1|chromosome	peak517	1	109.67	3.46809	2236529	-82	2236427	2236847	-	PA14_25560	1	rne	"Translation, ribosomal structure and biogenesis"	PA2976	PA14_25560	IHMA87_01992	homolog_g3050
refseq|NC_008463.1|chromosome	peak533	2	107.0	3.438005	2308086	-86	2307772	2308192	+	PA14_26485	4		Inorganic ion transport and metabolism	PA2906	PA14_26485	IHMA87_02059	homolog_g2978	-251	2307815	2308235	-	PA14_26480	3	cobL	Coenzyme transport and metabolism	PA2907	PA14_26480	IHMA87_02057	homolog_g2979
refseq|NC_008463.1|chromosome	peak1320	1	106.74	3.412905	5758562	-59	5758221	5758641	+	PA14_64650	4	ureE	"Posttranslational modification, protein turnover, chaperones"	PA4891	PA14_64650	IHMA87_05380	homolog_g5025
refseq|NC_008463.1|chromosome	peak523	1	106.19	3.39396	2252489	-222	2252311	2252731	+	PA14_25810	1		Energy production and conversion	PA2956	PA14_25810	IHMA87_02014	homolog_g3029
refseq|NC_008463.1|chromosome	peak314	1	103.69	3.3828	1372795	-298	1372477	1372897	-	PA14_16100	1		Amino acid transport and metabolism	PA3734	PA14_16100		homolog_g3828
refseq|NC_008463.1|chromosome	peak333	2	101.98	3.305035	1454389	-101	1454268	1454688	-	PA14_16970	1		Inorganic ion transport and metabolism	PA3664	PA14_16970	IHMA87_01304	homolog_g3758	-202	1454191	1454611	+	PA14_16980	1		General function prediction only	PA3663	PA14_16980	IHMA87_01305	homolog_g3757
refseq|NC_008463.1|chromosome	peak385	2	100.12	3.3159	1656124	-195	1655909	1656329	-	PA14_19170	1		Cell wall/membrane/envelope biogenesis	PA3472	PA14_19170	IHMA87_01478	homolog_g3563	-263	1655987	1656407	+	PA14_19190	1		Energy production and conversion	PA3471	PA14_19190	IHMA87_01479	homolog_g3562
refseq|NC_008463.1|chromosome	peak101	1	99.36	3.29831	421479	-229	421230	421650	-	PA14_04750	1	fdx1	Energy production and conversion	PA0362	PA14_04750	IHMA87_00339	homolog_g378
refseq|NC_008463.1|chromosome	peak574	1	96.92	3.28791	2506481	-272	2506353	2506773	+	PA14_28990	1		Function unknown	PA2720	PA14_28990	IHMA87_03845	homolog_g2782
refseq|NC_008463.1|chromosome	peak1281	1	96.32	3.24778	5575768	-14	5575382	5575802	+	PA14_62520	3		Function unknown	PA4724.1	PA14_62520	IHMA87_05199	homolog_g4851
refseq|NC_008463.1|chromosome	peak957	2	95.99	3.25334	4306135	-22	4305757	4306177	+	PA14_48440	1		General function prediction only	PA1225	PA14_48440	IHMA87_04002	homolog_g1269	-84	4306031	4306451	-	PA14_48420	1		Transcription	PA1226	PA14_48420	IHMA87_04001	homolog_g1270
refseq|NC_008463.1|chromosome	peak764	2	94.96	3.241305	3421647	-39	3421286	3421706	+	PA14_38395	2		Cell wall/membrane/envelope biogenesis	PA2019	PA14_38395	IHMA87_03098	homolog_g2074	-126	3421501	3421921	-	PA14_38380	1		Transcription	PA2020	PA14_38380	IHMA87_03097	homolog_g2075
refseq|NC_008463.1|chromosome	peak551	2	93.42	3.241135	2392306	-14	2392272	2392692	-	PA14_27550	1		Signal transduction mechanisms	PA2824	PA14_27550	IHMA87_02143	homolog_g2894	-69	2391975	2392395	+	PA14_27560	2		General function prediction only	PA2823	PA14_27560	IHMA87_02144	homolog_g2893
refseq|NC_008463.1|chromosome	peak141	1	92.15	3.2224850000000003	601268	-150	601018	601438	+	PA14_06950	1		Transcription	PA0533	PA14_06950	IHMA87_00511	homolog_g553
refseq|NC_008463.1|chromosome	peak327	1	90.39	3.18099	1420008	-43	1419651	1420071	+	PA14_16590	4		Function unknown	PA3696	PA14_16590	IHMA87_01272	homolog_g3790
refseq|NC_008463.1|chromosome	peak465	1	88.03	3.123405	2023982	-175	2023757	2024177	+	PA14_23330	1	rpsA	"Translation, ribosomal structure and biogenesis"	PA3162	PA14_23330	IHMA87_01785	homolog_g3245
refseq|NC_008463.1|chromosome	peak233	2	87.28	3.08638	1001108	13	1000695	1001115	+	PA14_11580	1		General function prediction only	PA4041	PA14_11580	IHMA87_00884	homolog_g4137	-171	1000917	1001337	-	PA14_11570	3	xseB	"Replication, recombination and repair"	PA4042	PA14_11570	IHMA87_00883	homolog_g4138
refseq|NC_008463.1|chromosome	peak179	1	87.19	3.123095	724324	-177	724127	724547	-	PA14_08450	1		Cell motility	PA0659	PA14_08450	IHMA87_00635	homolog_g680
refseq|NC_008463.1|chromosome	peak1085	1	87.08	3.109115	4834809	-260	4834669	4835089	+	PA14_54540	1		Function unknown	PA0754	PA14_54540	IHMA87_04503	homolog_g785
refseq|NC_008463.1|chromosome	peak777	1	86.06	3.09633	3506498	-220	3506318	3506738	+	PA14_39410	1		General function prediction only	PA1943	PA14_39410	IHMA87_03181	homolog_g1998
refseq|NC_008463.1|chromosome	peak794	1	85.99	3.10039	3579828	-352	3579456	3579876	-	PA14_40170	1		Inorganic ion transport and metabolism	PA1882	PA14_40170	IHMA87_03235	homolog_g1937
refseq|NC_008463.1|chromosome	peak1027	1	85.94	3.1214250000000003	4579033	-36	4578669	4579089	+	PA14_51500	1		Function unknown	PA0989	PA14_51500	IHMA87_04240	homolog_g1030
refseq|NC_008463.1|chromosome	peak341	1	84.83	3.07679	1493248	-357	1492871	1493291	-	PA14_17380	1	gfnR	Transcription	PA3630	PA14_17380	IHMA87_01339	homolog_g3724
refseq|NC_008463.1|chromosome	peak641	2	84.0	3.07316	2783687	-159	2783508	2783928	-	PA14_31960	2	czcR	Signal transduction mechanisms	PA2523	PA14_31960	IHMA87_02628	homolog_g2578	-354	2783641	2784061	+	PA14_31970	1	czcC	Cell wall/membrane/envelope biogenesis	PA2522	PA14_31970	IHMA87_02629	homolog_g2577
refseq|NC_008463.1|chromosome	peak1198	1	82.52	3.01033	5291033	-68	5290701	5291121	+	PA14_59430	1				PA14_59430	IHMA87_04907	homolog_g6312
refseq|NC_008463.1|chromosome	peak1316	1	82.48	3.06653	5733168	-259	5733027	5733447	+	PA14_64335	5	ureD	"Posttranslational modification, protein turnover, chaperones"	PA4864	PA14_64335	IHMA87_05352	homolog_g4998
refseq|NC_008463.1|chromosome	peak930	1	82.43	3.037975	4163017	-39	4162958	4163378	-	PA14_46700	1		General function prediction only	PA1360	PA14_46700	IHMA87_03869	homolog_g1406
refseq|NC_008463.1|chromosome	peak219	2	81.74	3.050745	918442	-67	918109	918529	+	PA14_10660	1		Transcription	PA4120	PA14_10660	IHMA87_00801	homolog_g4216	-153	918269	918689	-	PA14_10650	3		"Secondary metabolites biosynthesis, transport and catabolism"	PA4121	PA14_10650	IHMA87_00800	homolog_g4217
refseq|NC_008463.1|chromosome	peak204	2	81.02	3.044575	849339	-51	848990	849410	+	PA14_09890	1	ppiC2	"Posttranslational modification, protein turnover, chaperones"	PA4176	PA14_09890	IHMA87_00752	homolog_g4272	-92	849227	849647	-	PA14_09880	1		Function unknown	PA4177	PA14_09880		homolog_g4273
refseq|NC_008463.1|chromosome	peak347	1	80.63	3.048325	1512910	-61	1512829	1513249	-	PA14_17600	1		Function unknown	PA3611	PA14_17600	IHMA87_01359	homolog_g3704
refseq|NC_008463.1|chromosome	peak1176	2	80.53	3.0321	5210274	-22	5210232	5210652	-	PA14_58500	1		Amino acid transport and metabolism	PA4507	PA14_58500	IHMA87_04829	homolog_g4617	-120	5209994	5210414	+	PA14_58510	1		Transcription	PA4508	PA14_58510	IHMA87_04830	homolog_g4618
refseq|NC_008463.1|chromosome	peak1070	1	80.53	3.0287900000000003	4758631	-322	4758553	4758973	+	PA14_53660	1		Function unknown	PA0821	PA14_53660		homolog_g852
refseq|NC_008463.1|chromosome	peak591	1	80.3	3.027135	2575957	-34	2575591	2576011	+	PA14_29750	1		Function unknown	PA2655	PA14_29750	IHMA87_02455	homolog_g2716
refseq|NC_008463.1|chromosome	peak71	1	79.95	2.96399	305743	-144	305579	305999	-	PA14_03340	3				PA14_03340		homolog_g5860
refseq|NC_008463.1|chromosome	peak1234	1	79.21	2.99541	5397971	2	5397953	5398373	-	PA14_60550	1		"Posttranslational modification, protein turnover, chaperones"	PA4576	PA14_60550	IHMA87_05037	homolog_g4691
refseq|NC_008463.1|chromosome	peak1412	1	79.08	3.01164	6108862	-261	6108723	6109143	+	PA14_68480	1		Amino acid transport and metabolism	PA5184	PA14_68480	IHMA87_05667	homolog_g5326
refseq|NC_008463.1|chromosome	peak410	1	78.74	2.974175	1774232	-25	1774187	1774607	-	PA14_20610	1	lecB	Function unknown	PA3361	PA14_20610	IHMA87_01587	homolog_g3449
refseq|NC_008463.1|chromosome	peak1179	1	78.41	2.9908900000000003	5225063	-79	5224964	5225384	-	PA14_58630	1	speC	Amino acid transport and metabolism	PA4519	PA14_58630	IHMA87_04841	homolog_g4629
refseq|NC_008463.1|chromosome	peak580	1	77.12	2.99899	2544082	-1	2543683	2544103	+	PA14_29390	3		Function unknown	PA2685	PA14_29390	IHMA87_03811	homolog_g2747
refseq|NC_008463.1|chromosome	peak372	2	77.01	2.96728	1614106	-154	1613932	1614352	-	PA14_18750	1	gloA1	Amino acid transport and metabolism	PA3524	PA14_18750	IHMA87_01447	homolog_g3615	-223	1613929	1614349	+	PA14_18760	3		Cell wall/membrane/envelope biogenesis	PA3523	PA14_18760	IHMA87_01448	homolog_g3614
refseq|NC_008463.1|chromosome	peak494	1	76.38	2.98636	2168835	-162	2168653	2169073	-	PA14_24790	1	opdQ	Function unknown	PA3038	PA14_24790	IHMA87_01910	homolog_g3113
refseq|NC_008463.1|chromosome	peak291	1	74.62	2.907465	1272607	-356	1272563	1272983	+	PA14_15000	1		Function unknown	PA3794	PA14_15000		homolog_g3888
refseq|NC_008463.1|chromosome	peak427	2	73.54	2.9068950000000005	1896509	-248	1896357	1896777	+	PA14_21820	1		"Posttranslational modification, protein turnover, chaperones"	PA3262	PA14_21820	IHMA87_01680	homolog_g3346	-342	1896147	1896567	-	PA14_21790	1		"Replication, recombination and repair"	PA3263	PA14_21790	IHMA87_01677	homolog_g3349
refseq|NC_008463.1|chromosome	peak292	2	72.26	2.913125	1273144	-328	1273072	1273492	+	PA14_15020	1		Function unknown	PA3793	PA14_15020	IHMA87_01160	homolog_g3887	-362	1272762	1273182	-	PA14_14990	1		Energy production and conversion	PA3795	PA14_14990	IHMA87_01158	homolog_g3889
refseq|NC_008463.1|chromosome	peak1308	2	72.06	2.91297	5700633	8	5700225	5700645	+	PA14_63970	1		Function unknown	PA4838	PA14_63970	IHMA87_05325	homolog_g4972	-150	5700463	5700883	-	PA14_63960	1		Inorganic ion transport and metabolism	PA4837	PA14_63960	IHMA87_05324	homolog_g4971
refseq|NC_008463.1|chromosome	peak362	2	71.34	2.8986849999999995	1551935	-50	1551585	1552005	+	PA14_18090	1		Carbohydrate transport and metabolism	PA3573	PA14_18090	IHMA87_01399	homolog_g3665	-316	1551599	1552019	-	PA14_18080	1	nalD	Transcription	PA3574	PA14_18080	IHMA87_01398	homolog_g3666
