## Supplementary Dataset 2 for "Determination of the Two-Component Systems regulatory network reveals core and accessory regulations across *Pseudomonas aeruginosa* lineages": CS15_EraR-PA1980_PAO1.tab

chrom	peakID	number_of_putative_targets	log(qvalue)	fold_enrichment	summit_position	dist_to_ATG_target1	prom_start_1	prom_end_1	strand_1	first_gene_ID_1	number_of_genes_in_operon_1	name_1	COG_1	PAO1_ID_1	PA14_ID_1	IHMA87_ID_1	homolog_group_1	putative_target_2
refseq|NC_002516.2|chromosome	peak371	1	10674.48	68.33309	1827116	-64	1827032	1827452	-	PA1676	1		Function unknown	PA1676	PA14_42830		homolog_g1725
refseq|NC_002516.2|chromosome	peak726	1	3320.3	28.486165	3564404	-41	3564045	3564465	+	PA3174	1	hutR	Transcription	PA3174	PA14_23190	IHMA87_01772	homolog_g3257
refseq|NC_002516.2|chromosome	peak446	2	3103.95	27.1226	2169268	-116	2169132	2169552	-	PA1982	2	exaA	Carbohydrate transport and metabolism	PA1982	PA14_38860	IHMA87_03138	homolog_g2037	-196	2169064	2169484	+	PA1983	1	exaB	Energy production and conversion	PA1983	PA14_38850	IHMA87_03137	homolog_g2038
refseq|NC_002516.2|chromosome	peak1018	1	2865.83	26.07634	5118309	-229	5118138	5118558	+	PA4571	1		Energy production and conversion	PA4571	PA14_60490	IHMA87_05032	homolog_g4686
refseq|NC_002516.2|chromosome	peak230	1	2408.86	23.35995	1131645	-29	1131274	1131694	+	PA1046	1		Carbohydrate transport and metabolism	PA1046	PA14_50830		homolog_g1089
refseq|NC_002516.2|chromosome	peak331	1	2333.56	22.86879	1635820	-88	1635508	1635928	+	PA1506	1		General function prediction only	PA1506	PA14_44960	IHMA87_03665	homolog_g1552
refseq|NC_002516.2|chromosome	peak195	2	2263.04	21.417675	977762	-19	977723	978143	-	PA0894	1		Function unknown	PA0894	PA14_52730		homolog_g930	-148	977510	977930	+	PA0895	1	aruC	Amino acid transport and metabolism	PA0895	PA14_52720	IHMA87_04359	homolog_g931
refseq|NC_002516.2|chromosome	peak264	2	2073.64	20.47471	1297161	-63	1297078	1297498	-	PA1195	1		Amino acid transport and metabolism	PA1195	PA14_48840	IHMA87_04021	homolog_g1239	-148	1296909	1297329	+	PA1196	2		Signal transduction mechanisms	PA1196	PA14_48830	IHMA87_04020	homolog_g1240
refseq|NC_002516.2|chromosome	peak197	1	2045.5	20.21178	985622	-70	985292	985712	+	PA0902	1		Amino acid transport and metabolism	PA0902	PA14_52610	IHMA87_04352	homolog_g938
refseq|NC_002516.2|chromosome	peak347	1	1983.76	19.84536	1683998	-49	1683929	1684349	-	PA1546	1	hemN	Coenzyme transport and metabolism	PA1546	PA14_44470	IHMA87_03628	homolog_g1593
refseq|NC_002516.2|chromosome	peak312	2	1933.97	19.45125	1554175	-20	1554135	1554555	-	PA1428a	1							-240	1554015	1554435	+	PA1428	1		General function prediction only	PA1428	PA14_45980	IHMA87_03739	homolog_g1474
refseq|NC_002516.2|chromosome	peak504	1	1862.09	19.57018	2433361	-387	2433348	2433768	+	PA2214	1		Carbohydrate transport and metabolism	PA2214	PA14_36080	IHMA87_02915	homolog_g2270
refseq|NC_002516.2|chromosome	peak144	2	1604.03	17.18955	709648	-28	709600	710020	-	PA0656	1		General function prediction only	PA0656	PA14_08420	IHMA87_00632	homolog_g677	-51	709299	709719	+	PA0657	1		"Posttranslational modification, protein turnover, chaperones"	PA0657	PA14_08430	IHMA87_00633	homolog_g678
refseq|NC_002516.2|chromosome	peak111	2	1603.8	17.230955	580173	-73	580080	580500	-	PA0519	11	nirS	Energy production and conversion	PA0519	PA14_06750	IHMA87_00495	homolog_g538	-143	579916	580336	+	PA0520	1	nirQ	General function prediction only	PA0520	PA14_06770	IHMA87_00496	homolog_g539
refseq|NC_002516.2|chromosome	peak685	2	1550.86	16.764015	3360852	-23	3360475	3360895	+	PA3002	2	mfd	Transcription	PA3002	PA14_25230	IHMA87_01965	homolog_g3076	-198	3360634	3361054	-	PA3001	1		Carbohydrate transport and metabolism	PA3001	PA14_25250	IHMA87_01966	homolog_g3075
refseq|NC_002516.2|chromosome	peak292	1	1536.55	16.993790000000004	1463340	-246	1463186	1463606	+	PA1349	1		Function unknown	PA1349	PA14_46830	IHMA87_03881	homolog_g1395
refseq|NC_002516.2|chromosome	peak846	2	1422.44	15.471535	4183649	-61	4183310	4183730	+	PA3733	1		Energy production and conversion	PA3733	PA14_16130	IHMA87_01221	homolog_g3827	-244	4183385	4183805	-	PA3732	2		Function unknown	PA3732	PA14_16140	IHMA87_01222	homolog_g3826
refseq|NC_002516.2|chromosome	peak373	1	1394.47	16.00471	1828134	-313	1827801	1828221	-	PA1677	1		"Secondary metabolites biosynthesis, transport and catabolism"	PA1677	PA14_42820	IHMA87_03491	homolog_g1726
refseq|NC_002516.2|chromosome	peak1102	2	1390.29	14.704755	5502708	-36	5502652	5503072	-	PA4903	1		Carbohydrate transport and metabolism	PA4903	PA14_64790	IHMA87_05393	homolog_g5037	-343	5502651	5503071	+	PA4904	2	vanA	General function prediction only	PA4904	PA14_64800	IHMA87_05394	homolog_g5038
refseq|NC_002516.2|chromosome	peak1234	1	1244.9	14.69811	6171742	-232	6171490	6171910	-	PA5479	1	gltP	Energy production and conversion	PA5479	PA14_72340	IHMA87_06023	homolog_g5630
refseq|NC_002516.2|chromosome	peak311	1	1229.26	14.4092	1545925	-107	1545798	1546218	-	PA1419	1		Nucleotide transport and metabolism	PA1419	PA14_46100	IHMA87_03758	homolog_g1465
refseq|NC_002516.2|chromosome	peak330	2	1131.7	13.34198	1634623	-105	1634328	1634748	+	PA1505	1	moaA2	Coenzyme transport and metabolism	PA1505	PA14_44970	IHMA87_03666	homolog_g1551	-131	1634472	1634892	-	PA1504	1		Transcription	PA1504	PA14_44980	IHMA87_03667	homolog_g1550
refseq|NC_002516.2|chromosome	peak51	1	1003.01	12.71878	283800	-247	283533	283953	-	PA0251	1		Function unknown	PA0251	PA14_03100		homolog_g264
refseq|NC_002516.2|chromosome	peak265	2	979.8	12.63045	1302478	-83	1302375	1302795	-	PA1201	1		Transcription	PA1201	PA14_48770	IHMA87_04015	homolog_g1245	-218	1302296	1302716	+	PA1202	1		"Secondary metabolites biosynthesis, transport and catabolism"	PA1202	PA14_48760	IHMA87_04014	homolog_g1246
refseq|NC_002516.2|chromosome	peak634	1	963.47	12.66738	3147447	-318	3147365	3147785	+	PA2790	1		Function unknown	PA2790	PA14_28030		homolog_g2857
refseq|NC_002516.2|chromosome	peak26	1	849.57	11.420565	154225	-192	154017	154437	+	PA0136	3		General function prediction only	PA0136	PA14_01670	IHMA87_00138	homolog_g148
refseq|NC_002516.2|chromosome	peak101	1	743.68	10.746905	509848	-13	509461	509881	+	PA0451a	1
refseq|NC_002516.2|chromosome	peak877	1	716.29	10.060225	4320967	-147	4320800	4321220	-	PA3860	1		Lipid transport and metabolism	PA3860	PA14_14060	IHMA87_01079	homolog_g3955
refseq|NC_002516.2|chromosome	peak754	1	679.14	10.178450000000002	3689183	-338	3689121	3689541	+	PA3296	1	phoA	Inorganic ion transport and metabolism	PA3296	PA14_21410	IHMA87_01646	homolog_g3382
refseq|NC_002516.2|chromosome	peak73	2	655.57	9.679495	354684	-70	354354	354774	+	PA0315	1		Function unknown	PA0315	PA14_04100	IHMA87_00294	homolog_g331	-223	354441	354861	-	PA0314	2		Amino acid transport and metabolism	PA0314	PA14_04090	IHMA87_00293	homolog_g330
refseq|NC_002516.2|chromosome	peak901	2	642.52	9.56689	4444598	-68	4444510	4444930	-	PA3963a	1							-380	4444578	4444998	+	PA3965	1		Transcription	PA3965	PA14_12570	IHMA87_00962	homolog_g4061
refseq|NC_002516.2|chromosome	peak27	1	614.26	9.414125	157967	-232	157799	158219	+	PA0139	2	ahpC	"Posttranslational modification, protein turnover, chaperones"	PA0139	PA14_01710	IHMA87_00141	homolog_g151
refseq|NC_002516.2|chromosome	peak789	1	606.64	9.37823	3916878	-115	3916743	3917163	-	PA3498	1		Energy production and conversion	PA3498			homolog_g3589
refseq|NC_002516.2|chromosome	peak1246	2	568.75	9.04895	6229993	18	6229575	6229995	+	PA5537	1		Function unknown	PA5537	PA14_73030	IHMA87_06081	homolog_g5689	-131	6229842	6230262	-	PA5536	3		Signal transduction mechanisms	PA5536	PA14_73020	IHMA87_06080	homolog_g5688
refseq|NC_002516.2|chromosome	peak738	2	560.06	8.555235	3612217	-322	3611875	3612295	-	PA3223	1	azoR3	Lipid transport and metabolism	PA3223	PA14_22490	IHMA87_01721	homolog_g3306	-342	3612159	3612579	+	PA3225	4		Transcription	PA3225	PA14_22470	IHMA87_01719	homolog_g3308
refseq|NC_002516.2|chromosome	peak550	2	541.82	8.699860000000001	2701207	1	2700806	2701226	+	PA2418	1		General function prediction only	PA2418	PA14_33430	IHMA87_02738	homolog_g2473	-102	2701085	2701505	-	PA2417	1		Transcription	PA2417	PA14_33440	IHMA87_02739	homolog_g2472
refseq|NC_002516.2|chromosome	peak358	1	517.36	8.462715	1758388	-360	1758348	1758768	+	PA1614	1	gpsA	Energy production and conversion	PA1614	PA14_43640	IHMA87_03555	homolog_g1663
refseq|NC_002516.2|chromosome	peak1177	1	510.06	8.48187	5885125	-361	5885086	5885506	+	PA5229	1		Function unknown	PA5229	PA14_69050	IHMA87_05712	homolog_g5373
refseq|NC_002516.2|chromosome	peak896	2	474.5	7.48349	4428370	-42	4428012	4428432	+	PA3948	1	rocA1	Transcription	PA3948	PA14_12780	IHMA87_00998	homolog_g4044	-240	4428110	4428530	-	PA3947	1	rocR	Signal transduction mechanisms	PA3947	PA14_12810	IHMA87_00999	homolog_g4043
refseq|NC_002516.2|chromosome	peak261	1	450.42	7.964454999999999	1288567	-170	1288337	1288757	+	PA1187	2		Lipid transport and metabolism	PA1187	PA14_49080	IHMA87_04030	homolog_g1231
refseq|NC_002516.2|chromosome	peak926	1	415.05	7.486295	4568092	-137	4567935	4568355	-	PA4084	4	cupB3	"Intracellular trafficking, secretion, and vesicular transport"	PA4084	PA14_11080	IHMA87_00840	homolog_g4180
refseq|NC_002516.2|chromosome	peak416	1	402.31	7.479335	2024118	-187	2023911	2024331	-	PA1864	1		Transcription	PA1864	PA14_40380	IHMA87_03256	homolog_g1919
refseq|NC_002516.2|chromosome	peak519	1	402.17	7.27028	2527314	-37	2527257	2527677	-	PA2296	5		Inorganic ion transport and metabolism	PA2296			homolog_g2352
refseq|NC_002516.2|chromosome	peak434	1	398.81	7.40958	2096494	-138	2096336	2096756	-	PA1920	2	nrdD	Nucleotide transport and metabolism	PA1920	PA14_39690	IHMA87_03199	homolog_g1975
refseq|NC_002516.2|chromosome	peak1067	2	397.17	7.149085	5309144	-180	5308944	5309364	-	PA4726.2	1		Function unknown	PA4726.2			homolog_g4856	-182	5308926	5309346	+	PA4727	2	pcnB	"Translation, ribosomal structure and biogenesis"	PA4727	PA14_62560	IHMA87_05204	homolog_g4857
refseq|NC_002516.2|chromosome	peak736	1	383.23	7.15386	3599129	-354	3598755	3599175	-	PA3209	1		General function prediction only	PA3209	PA14_22700	IHMA87_01735	homolog_g3292
refseq|NC_002516.2|chromosome	peak609	1	365.95	6.9494	3029146	-41	3028787	3029207	+	PA2682	1		"Secondary metabolites biosynthesis, transport and catabolism"	PA2682	PA14_29420	IHMA87_03797	homolog_g2743
refseq|NC_002516.2|chromosome	peak752	1	360.05	6.936605	3670807	-174	3670613	3671033	-	PA3277	1		General function prediction only	PA3277	PA14_21640	IHMA87_01662	homolog_g3363
refseq|NC_002516.2|chromosome	peak469	1	359.98	7.051235	2282387	-93	2282080	2282500	+	PA2076	1		Transcription	PA2076	PA14_37660	IHMA87_03047	homolog_g2131
refseq|NC_002516.2|chromosome	peak357	1	356.75	6.949985	1753766	-348	1753398	1753818	-	PA1610	2	fabA	Lipid transport and metabolism	PA1610	PA14_43680	IHMA87_03559	homolog_g1659
refseq|NC_002516.2|chromosome	peak885	1	356.59	6.719875	4394523	-162	4394341	4394761	-	PA3921	1		Transcription	PA3921	PA14_13150	IHMA87_01024	homolog_g4017
refseq|NC_002516.2|chromosome	peak227	1	355.39	6.89231	1115743	-390	1115733	1116153	+	PA1029	1		Function unknown	PA1029	PA14_51020	IHMA87_04184	homolog_g1071
refseq|NC_002516.2|chromosome	peak442	1	329.89	6.50805	2153125	-57	2153048	2153468	-	PA1971	1	braZ	Amino acid transport and metabolism	PA1971	PA14_39050	IHMA87_03149	homolog_g2026
refseq|NC_002516.2|chromosome	peak237	1	329.72	6.722545	1163903	-372	1163875	1164295	+	PA1077	10	flgB	Cell motility	PA1077	PA14_50480	IHMA87_04134	homolog_g1120
refseq|NC_002516.2|chromosome	peak391	1	329.17	6.63305	1905567	-230	1905397	1905817	+	PA1763	1		Function unknown	PA1763	PA14_41760	IHMA87_03442	homolog_g1812
refseq|NC_002516.2|chromosome	peak1117	1	326.51	6.6332450000000005	5583667	-22	5583625	5584045	-	PA4973	1	thiC	Coenzyme transport and metabolism	PA4973	PA14_65740	IHMA87_05465	homolog_g5109
refseq|NC_002516.2|chromosome	peak223	1	325.7	6.09945	1097118	-178	1096896	1097316	+	PA1014	1		Cell wall/membrane/envelope biogenesis	PA1014	PA14_51220		homolog_g1056
refseq|NC_002516.2|chromosome	peak1208	1	323.77	6.4583200000000005	6075218	-116	6074934	6075354	+	PA5397	1		Function unknown	PA5397	PA14_71250	IHMA87_05928	homolog_g5547
refseq|NC_002516.2|chromosome	peak868	1	323.7	6.281605	4281758	-195	4281543	4281963	-	PA3824	5	queA	"Translation, ribosomal structure and biogenesis"	PA3824	PA14_14590	IHMA87_01129	homolog_g3918
refseq|NC_002516.2|chromosome	peak387	1	317.66	6.42353	1887307	-10	1887277	1887697	-	PA1743	1		Function unknown	PA1743	PA14_42000	IHMA87_03462	homolog_g1792
refseq|NC_002516.2|chromosome	peak971	1	302.06	6.271295	4877177	-385	4876772	4877192	-	PA4347	2		Defense mechanisms	PA4347	PA14_56530	IHMA87_04662	homolog_g4454
refseq|NC_002516.2|chromosome	peak283	1	296.52	6.20469	1427904	-176	1427680	1428100	+	PA1317	5	cyoA	Energy production and conversion	PA1317	PA14_47210	IHMA87_03915	homolog_g1362
refseq|NC_002516.2|chromosome	peak889	2	292.97	5.679024999999999	4406511	-143	4406348	4406768	-	PA3930	2	cioA	Energy production and conversion	PA3930	PA14_13030	IHMA87_01015	homolog_g4026	-295	4406406	4406826	+	PA3931	1		Inorganic ion transport and metabolism	PA3931	PA14_13010	IHMA87_01014	homolog_g4027
refseq|NC_002516.2|chromosome	peak249	2	287.65	6.17798	1224335	-7	1224308	1224728	-	PA1131	2		Carbohydrate transport and metabolism	PA1131	PA14_49750		homolog_g1175	-306	1224241	1224661	+	PA1132	1		Function unknown	PA1132	PA14_49740		homolog_g1176
refseq|NC_002516.2|chromosome	peak269	1	274.02	5.940115	1326783	-241	1326624	1327044	+	PA1224	1		General function prediction only	PA1224			homolog_g1268
refseq|NC_002516.2|chromosome	peak805	1	267.94	5.912745	3998140	3	3997737	3998157	+	PA3567	1		Energy production and conversion	PA3567	PA14_18160	IHMA87_01405	homolog_g3659
refseq|NC_002516.2|chromosome	peak181	1	266.03	5.881444999999999	899945	-289	899636	900056	-	PA0824	2		Function unknown	PA0824	PA14_53640		homolog_g855
refseq|NC_002516.2|chromosome	peak698	2	261.97	5.63171	3403516	0	3403496	3403916	-	PA3039	1		Inorganic ion transport and metabolism	PA3039	PA14_24780		homolog_g3114	-296	3403412	3403832	+	PA3040	2		Function unknown	PA3040	PA14_24770	IHMA87_01907	homolog_g3115
refseq|NC_002516.2|chromosome	peak816	1	257.67	5.492509999999999	4035999	-266	4035865	4036285	+	PA3602	1		Amino acid transport and metabolism	PA3602	PA14_17690	IHMA87_01368	homolog_g3695
refseq|NC_002516.2|chromosome	peak1133	1	251.16	5.60283	5655608	-40	5655248	5655668	+	PA5025	1	metY	Amino acid transport and metabolism	PA5025	PA14_66440	IHMA87_05509	homolog_g5161
refseq|NC_002516.2|chromosome	peak1193	2	250.82	5.67711	5977068	-55	5976723	5977143	+	PA5308	1	lrp	Transcription	PA5308	PA14_70080	IHMA87_05833	homolog_g5452	-99	5976949	5977369	-	PA5307	1		Function unknown	PA5307	PA14_70070	IHMA87_05832	homolog_g5451
refseq|NC_002516.2|chromosome	peak1221	1	246.85	5.608935	6133481	-357	6133438	6133858	+	PA5445	1		Energy production and conversion	PA5445	PA14_71890	IHMA87_05979	homolog_g5595
refseq|NC_002516.2|chromosome	peak28	1	245.76	5.64384	173594	-217	173411	173831	+	PA0152	1	pcaQ	Transcription	PA0152	PA14_01890	IHMA87_00154	homolog_g164
refseq|NC_002516.2|chromosome	peak787	1	245.19	5.6036850000000005	3907256	-12	3906868	3907288	+	PA3489	7		Energy production and conversion	PA3489	PA14_18950	IHMA87_01464	homolog_g3580
refseq|NC_002516.2|chromosome	peak105	1	236.46	5.377105	538171	-302	537849	538269	-	PA0476	1		Coenzyme transport and metabolism	PA0476	PA14_06230	IHMA87_00458	homolog_g495
refseq|NC_002516.2|chromosome	peak41	1	235.19	5.35309	223808	-293	223701	224121	+	PA0195	3	pntAA	Energy production and conversion	PA0195	PA14_02450	IHMA87_00186	homolog_g207
refseq|NC_002516.2|chromosome	peak119	1	225.21	5.447505	620510	-22	620468	620888	-	PA0563	1		Function unknown	PA0563	PA14_07330	IHMA87_00540	homolog_g583
refseq|NC_002516.2|chromosome	peak1228	2	222.83	5.278345	6151300	-14	6150914	6151334	+	PA5460	1		Function unknown	PA5460	PA14_72060		homolog_g5610	-322	6151222	6151642	+	PA5461	1		Function unknown	PA5461	PA14_72070	IHMA87_06004	homolog_g5611
refseq|NC_002516.2|chromosome	peak407	2	219.96	5.37283	1984363	-26	1983989	1984409	+	PA1825	1		Function unknown	PA1825	PA14_40930	IHMA87_03302	homolog_g1880	-75	1984268	1984688	-	PA1824	1		General function prediction only	PA1824	PA14_40940	IHMA87_03303	homolog_g1879
refseq|NC_002516.2|chromosome	peak82	1	214.8	5.179525	406699	-201	406478	406898	-	PA0362	1	fdx1	Energy production and conversion	PA0362	PA14_04750	IHMA87_00339	homolog_g378
refseq|NC_002516.2|chromosome	peak833	2	214.04	5.0893	4103651	-81	4103332	4103752	+	PA3664	1		Inorganic ion transport and metabolism	PA3664	PA14_16970	IHMA87_01304	homolog_g3758	-222	4103409	4103829	-	PA3663	1		General function prediction only	PA3663	PA14_16980	IHMA87_01305	homolog_g3757
refseq|NC_002516.2|chromosome	peak825	1	213.59	5.216845	4064804	-315	4064719	4065139	+	PA3630	1	gfnR	Transcription	PA3630	PA14_17380	IHMA87_01339	homolog_g3724
refseq|NC_002516.2|chromosome	peak263	1	205.68	5.063625	1293504	-340	1293144	1293564	-	PA1191	1		"Posttranslational modification, protein turnover, chaperones"	PA1191	PA14_49040	IHMA87_04026	homolog_g1235
refseq|NC_002516.2|chromosome	peak641	1	204.91	5.09251	3173207	-32	3173155	3173575	-	PA2818	1	arr	Signal transduction mechanisms	PA2818		IHMA87_02253	homolog_g2885
refseq|NC_002516.2|chromosome	peak976	1	200.9	4.99953	4927862	-136	4927598	4928018	+	PA4398	2		Signal transduction mechanisms	PA4398	PA14_57170	IHMA87_04716	homolog_g4505
refseq|NC_002516.2|chromosome	peak810	1	200.02	5.101890000000001	4010335	-8	4010307	4010727	-	PA3578	1		General function prediction only	PA3578	PA14_18020	IHMA87_01393	homolog_g3671
refseq|NC_002516.2|chromosome	peak575	1	199.58	4.928595	2907315	-341	2907256	2907676	+	PA2572	1		Transcription	PA2572	PA14_30830	IHMA87_02555	homolog_g2630
refseq|NC_002516.2|chromosome	peak615	1	197.96	5.02407	3072351	-397	3071934	3072354	-	PA2716	1		Energy production and conversion	PA2716	PA14_29030	IHMA87_03840	homolog_g2778
refseq|NC_002516.2|chromosome	peak982	1	196.92	4.44745	4956376	-347	4956009	4956429	-	PA4421	15		Function unknown	PA4421	PA14_57460	IHMA87_04739	homolog_g4529
refseq|NC_002516.2|chromosome	peak100	1	193.48	5.06665	504864	-183	504647	505067	+	PA0449	1		Lipid transport and metabolism	PA0449	PA14_05860	IHMA87_00428	homolog_g467
refseq|NC_002516.2|chromosome	peak1020	1	191.57	4.95097	5121725	-83	5121622	5122042	-	PA4573	1		Function unknown	PA4573	PA14_60520	IHMA87_05034	homolog_g4688
refseq|NC_002516.2|chromosome	peak549	2	184.81	4.81166	2698191	-24	2698147	2698567	-	PA2415	2		Function unknown	PA2415	PA14_33460	IHMA87_02741	homolog_g2470	-335	2698126	2698546	+	PA2416	1	treA	Carbohydrate transport and metabolism	PA2416	PA14_33450	IHMA87_02740	homolog_g2471
refseq|NC_002516.2|chromosome	peak294	1	181.85	4.863035	1469746	-342	1469688	1470108	+	PA1357	1		Function unknown	PA1357	PA14_46740	IHMA87_03872	homolog_g1403
refseq|NC_002516.2|chromosome	peak408	1	180.08	4.82321	1986197	-262	1985915	1986335	-	PA1826	1		Transcription	PA1826	PA14_40910	IHMA87_03301	homolog_g1881
refseq|NC_002516.2|chromosome	peak534	1	178.21	4.75733	2638890	-85	2638785	2639205	-	PA2385	1	pvdQ	General function prediction only	PA2385	PA14_33820	IHMA87_02770	homolog_g2441
refseq|NC_002516.2|chromosome	peak1021	1	174.42	4.77445	5123228	-326	5122882	5123302	-	PA4575	1		Function unknown	PA4575	PA14_60540	IHMA87_05036	homolog_g4690
refseq|NC_002516.2|chromosome	peak1114	1	172.77	4.60142	5580995	-276	5580699	5581119	-	PA4971	2	aspP	"Replication, recombination and repair"	PA4971	PA14_65710	IHMA87_05463	homolog_g5107
refseq|NC_002516.2|chromosome	peak224	1	166.38	4.721885	1100655	-275	1100530	1100950	+	PA1017	2	pauA	Energy production and conversion	PA1017	PA14_51170	IHMA87_04197	homolog_g1059
refseq|NC_002516.2|chromosome	peak218	1	165.18	4.620445	1077903	1	1077884	1078304	-	PA0995	1	ogt	"Replication, recombination and repair"	PA0995	PA14_51440		homolog_g1036
refseq|NC_002516.2|chromosome	peak497	2	162.6	4.50496	2403131	-20	2402751	2403171	+	PA2181	1		Function unknown	PA2181	PA14_36370	IHMA87_02961	homolog_g2237	-166	2402945	2403365	-	PA2180	2		Function unknown	PA2180	PA14_36375	IHMA87_02962	homolog_g2236
refseq|NC_002516.2|chromosome	peak1195	1	157.62	4.438355	5988042	-39	5987681	5988101	+	PA5318	1		Function unknown	PA5318			homolog_g5463
refseq|NC_002516.2|chromosome	peak184	1	156.93	4.518535	914098	-314	914012	914432	+	PA0839	2		Transcription	PA0839	PA14_53410	IHMA87_04417	homolog_g873
refseq|NC_002516.2|chromosome	peak823	1	155.25	4.065505	4059035	-122	4058893	4059313	-	PA3622	1	rpoS	Transcription	PA3622	PA14_17480	IHMA87_01347	homolog_g3716
refseq|NC_002516.2|chromosome	peak817	1	151.86	4.351605	4040787	-292	4040679	4041099	+	PA3607	4	potA	Amino acid transport and metabolism	PA3607	PA14_17640	IHMA87_01363	homolog_g3700
refseq|NC_002516.2|chromosome	peak118	1	150.43	4.33953	615571	-36	615207	615627	+	PA0558	1		Coenzyme transport and metabolism	PA0558	PA14_07260	IHMA87_00536	homolog_g578
refseq|NC_002516.2|chromosome	peak938	1	150.39	4.30906	4629266	-81	4629165	4629585	-	PA4138	1	tyrS	"Translation, ribosomal structure and biogenesis"	PA4138	PA14_10420	IHMA87_00783	homolog_g4234
refseq|NC_002516.2|chromosome	peak600	1	149.59	4.34032	3005943	-29	3005894	3006314	-	PA2655	1		Function unknown	PA2655	PA14_29750	IHMA87_02455	homolog_g2716
refseq|NC_002516.2|chromosome	peak419	1	149.22	4.33815	2031970	-18	2031588	2032008	+	PA1870	1		Function unknown	PA1870	PA14_40300		homolog_g1925
refseq|NC_002516.2|chromosome	peak763	1	148.31	4.43485	3772980	-49	3772629	3773049	+	PA3361	1	lecB	Function unknown	PA3361	PA14_20610	IHMA87_01587	homolog_g3449
refseq|NC_002516.2|chromosome	peak1131	1	146.03	4.40009	5647763	-51	5647414	5647834	+	PA5021	3		Inorganic ion transport and metabolism	PA5021	PA14_66380	IHMA87_05505	homolog_g5157
refseq|NC_002516.2|chromosome	peak808	2	144.71	4.27542	4006182	-37	4006125	4006545	-	PA3573	1		Carbohydrate transport and metabolism	PA3573	PA14_18090	IHMA87_01399	homolog_g3665	-328	4006110	4006530	+	PA3574	1	nalD	Transcription	PA3574	PA14_18080	IHMA87_01398	homolog_g3666
refseq|NC_002516.2|chromosome	peak745	2	144.59	4.242089999999999	3636365	-108	3636237	3636657	-	PA3249	1		Transcription	PA3249	PA14_21970	IHMA87_01695	homolog_g3332	-256	3636221	3636641	+	PA3250	1		Inorganic ion transport and metabolism	PA3250	PA14_21960	IHMA87_01694	homolog_g3333
refseq|NC_002516.2|chromosome	peak555	1	140.4	4.270105	2780714	-100	2780594	2781014	-	PA2463	2		"Intracellular trafficking, secretion, and vesicular transport"	PA2463	PA14_32780		homolog_g2518
refseq|NC_002516.2|chromosome	peak669	1	140.14	4.27115	3305691	-127	3305544	3305964	-	PA2945	2		General function prediction only	PA2945	PA14_25960	IHMA87_02028	homolog_g3018
refseq|NC_002516.2|chromosome	peak466	1	139.81	4.2156400000000005	2265232	-255	2264957	2265377	-	PA2065	2	pcoA	Inorganic ion transport and metabolism	PA2065			homolog_g2120
refseq|NC_002516.2|chromosome	peak1210	2	135.92	4.093985	6086831	-157	6086654	6087074	-	PA5410	1	gbcA	Inorganic ion transport and metabolism	PA5410	PA14_71410	IHMA87_05942	homolog_g5560	-268	6086699	6087119	+	PA5411	1	gbcB	Energy production and conversion	PA5411	PA14_71420	IHMA87_05943	homolog_g5561
refseq|NC_002516.2|chromosome	peak822	1	134.8	4.18145	4053079	-313	4052992	4053412	+	PA3619	1		"Intracellular trafficking, secretion, and vesicular transport"	PA3619	PA14_17510	IHMA87_01351	homolog_g3712
refseq|NC_002516.2|chromosome	peak450	2	133.2	4.05061	2212543	-31	2212492	2212912	-	PA2019	2		Cell wall/membrane/envelope biogenesis	PA2019	PA14_38395	IHMA87_03098	homolog_g2074	-134	2212277	2212697	+	PA2020	1		Transcription	PA2020	PA14_38380	IHMA87_03097	homolog_g2075
refseq|NC_002516.2|chromosome	peak591	1	131.33	4.1989	2972461	-238	2972299	2972719	+	PA2629	1	purB	Nucleotide transport and metabolism	PA2629	PA14_30110	IHMA87_02487	homolog_g2690
refseq|NC_002516.2|chromosome	peak423	2	129.84	4.128035000000001	2052606	4	2052590	2053010	-	PA1881	2		Energy production and conversion	PA1881	PA14_40180	IHMA87_03236	homolog_g1936	-335	2052541	2052961	+	PA1882	1		Inorganic ion transport and metabolism	PA1882	PA14_40170	IHMA87_03235	homolog_g1937
refseq|NC_002516.2|chromosome	peak566	1	129.61	4.022135	2860516	-242	2860254	2860674	-	PA2532	1	tpx	"Posttranslational modification, protein turnover, chaperones"	PA2532	PA14_31810	IHMA87_02618	homolog_g2587
refseq|NC_002516.2|chromosome	peak1163	1	129.56	4.165895	5826049	-86	5825735	5826155	+	PA5174	1		Lipid transport and metabolism	PA5174	PA14_68360	IHMA87_05655	homolog_g5313
refseq|NC_002516.2|chromosome	peak476	1	129.54	4.063995	2326046	-288	2325934	2326354	+	PA2115	1		Transcription	PA2115	PA14_37220	IHMA87_03032	homolog_g2170
refseq|NC_002516.2|chromosome	peak677	1	129.29	4.084465	3332790	-91	3332481	3332901	+	PA2976	1	rne	"Translation, ribosomal structure and biogenesis"	PA2976	PA14_25560	IHMA87_01992	homolog_g3050
refseq|NC_002516.2|chromosome	peak1103	2	125.53	3.904115	5522163	-53	5522090	5522510	-	PA4922	1	azu	Energy production and conversion	PA4922	PA14_65000	IHMA87_05411	homolog_g5056	-223	5521986	5522406	+	PA4923	1		General function prediction only	PA4923	PA14_65010	IHMA87_05412	homolog_g5057
refseq|NC_002516.2|chromosome	peak25	2	122.54	4.026585	153348	-42	153286	153706	-	PA0134	1		General function prediction only	PA0134	PA14_01660	IHMA87_00137	homolog_g146	-348	153296	153716	+	PA0135	1		Function unknown	PA0135			homolog_g147
refseq|NC_002516.2|chromosome	peak295	1	122.18	3.99713	1471638	-33	1471271	1471691	+	PA1360	1		General function prediction only	PA1360	PA14_46700	IHMA87_03869	homolog_g1406
refseq|NC_002516.2|chromosome	peak1100	1	121.87	3.99496	5487155	-60	5486815	5487235	+	PA4891	4	ureE	"Posttranslational modification, protein turnover, chaperones"	PA4891	PA14_64650	IHMA87_05380	homolog_g5025
refseq|NC_002516.2|chromosome	peak931	1	121.27	3.98722	4601640	-220	4601400	4601820	-	PA4113	1		Carbohydrate transport and metabolism	PA4113	PA14_10750	IHMA87_00808	homolog_g4209
refseq|NC_002516.2|chromosome	peak750	1	119.28	3.84427	3656173	-362	3655791	3656211	-	PA3267	1		Lipid transport and metabolism	PA3267	PA14_21750	IHMA87_01672	homolog_g3353
refseq|NC_002516.2|chromosome	peak270	2	115.45	3.8671349999999993	1328465	-26	1328419	1328839	-	PA1225	1		General function prediction only	PA1225	PA14_48440	IHMA87_04002	homolog_g1269	-80	1328145	1328565	+	PA1226	1		Transcription	PA1226	PA14_48420	IHMA87_04001	homolog_g1270
refseq|NC_002516.2|chromosome	peak643	2	113.3	3.843445	3177063	-27	3176690	3177110	+	PA2824	1		Signal transduction mechanisms	PA2824	PA14_27550	IHMA87_02143	homolog_g2894	-56	3176987	3177407	-	PA2823	2		General function prediction only	PA2823	PA14_27560	IHMA87_02144	homolog_g2893
refseq|NC_002516.2|chromosome	peak272	1	111.44	3.84069	1340701	-174	1340507	1340927	-	PA1238	3		Cell wall/membrane/envelope biogenesis	PA1238	PA14_48240		homolog_g1282
refseq|NC_002516.2|chromosome	peak764	1	109.46	3.788	3774019	-71	3773928	3774348	-	PA3362	1		Function unknown	PA3362			homolog_g3450
refseq|NC_002516.2|chromosome	peak723	1	108.54	3.7815	3549961	-172	3549769	3550189	-	PA3162	1	rpsA	"Translation, ribosomal structure and biogenesis"	PA3162	PA14_23330	IHMA87_01785	homolog_g3245
refseq|NC_002516.2|chromosome	peak1064	1	106.24	3.742	5303858	7	5303451	5303871	+	PA4724.1	4		Function unknown	PA4724.1	PA14_62520	IHMA87_05199	homolog_g4851
refseq|NC_002516.2|chromosome	peak420	1	103.66	3.698625	2032602	-93	2032295	2032715	+	PA1871	1	lasA	Cell wall/membrane/envelope biogenesis	PA1871	PA14_40290	IHMA87_03248	homolog_g1926
refseq|NC_002516.2|chromosome	peak663	1	103.36	3.698165	3265275	-64	3265191	3265611	-	PA2910	1		Function unknown	PA2910	PA14_26450		homolog_g2982
