## Supplementary Dataset 2 for "Determination of the Two-Component Systems regulatory network reveals core and accessory regulations across *Pseudomonas aeruginosa* lineages": CS16_PA2376-IHMA87_02778_IHMA.tab

chrom	peakID	number_of_putative_targets	log(qvalue)	fold_enrichment	summit_position	dist_to_ATG_target1	prom_start_1	prom_end_1	strand_1	first_gene_ID_1	number_of_genes_in_operon_1	name_1	COG_1	PAO1_ID_1	PA14_ID_1	IHMA87_ID_1	homolog_group_1	putative_target_2
IHMA87_1	peak718	2	14731.08	89.567155	4924269	-117	4923986	4924406	+	IHMA87_04607	1	flp	"Intracellular trafficking, secretion, and vesicular transport"	PA4306	PA14_55940	IHMA87_04607	homolog_g4413	-297	4923952	4924372	-	IHMA87_04606	7	rcpC	"Intracellular trafficking, secretion, and vesicular transport"	PA4305	PA14_55930	IHMA87_04606	homolog_g4412
IHMA87_1	peak828	1	11272.34	72.773085	5491378	-169	5491189	5491609	-	IHMA87_05158	1					IHMA87_05158	homolog_g7465
IHMA87_1	peak95	1	11127.76	67.65779	693773	-172	693545	693965	+	IHMA87_00649	1					IHMA87_00649	homolog_g6523
IHMA87_1	peak715	1	10997.48	70.298485	4882306	-169	4882117	4882537	-	IHMA87_04577	1					IHMA87_04577	homolog_g7356
IHMA87_2	peak1013	1	10178.63	67.269555	49105	-273	48812	49232	-	IHMA87_06166	1					IHMA87_06166	homolog_g7642
IHMA87_1	peak190	2	9003.14	57.19255	1414623	-134	1414469	1414889	-	IHMA87_01307	1		Function unknown	PA3661	PA14_17000	IHMA87_01307	homolog_g3755	-189	1414412	1414832	+	IHMA87_01308	1		Inorganic ion transport and metabolism	PA3660	PA14_17010	IHMA87_01308	homolog_g3754
IHMA87_1	peak672	1	8819.86	60.29178	4544336	-179	4544137	4544557	-	IHMA87_04250	1					IHMA87_04250	homolog_g7299
IHMA87_1	peak614	2	6662.79	48.804525	4064796	-107	4064669	4065089	-	IHMA87_03792	1		Function unknown	PA1395	PA14_46380	IHMA87_03792	homolog_g1441	-257	4064653	4065073	+	IHMA87_03793	1					IHMA87_03793	homolog_g7207
IHMA87_1	peak528	1	6234.81	46.443715	3594968	-138	3594810	3595230	-	IHMA87_03324	1	hupB	"Replication, recombination and repair"	PA1804	PA14_41210	IHMA87_03324	homolog_g1858
IHMA87_1	peak652	1	5969.44	44.966245	4490327	-63	4489990	4490410	+	IHMA87_04206	2					IHMA87_04206	homolog_g7276
IHMA87_1	peak338	1	5717.39	38.815955	2413542	-68	2413454	2413874	-	IHMA87_02278	1					IHMA87_02278	homolog_g6801
IHMA87_1	peak791	1	5681.38	43.341930000000005	5295111	-278	5294813	5295233	-	IHMA87_04984	1					IHMA87_04984	homolog_g7447
IHMA87_1	peak352	1	5451.14	42.03749499999999	2472022	-311	2471691	2472111	-	IHMA87_02356	1					IHMA87_02356	homolog_g6828
IHMA87_1	peak260	1	5205.0	40.629155	1926318	-234	1926152	1926572	+	IHMA87_01794	2					IHMA87_01794	homolog_g6648
IHMA87_1	peak336	1	5136.02	40.229470000000006	2411378	-295	2411063	2411483	-	IHMA87_02276	1		"Translation, ribosomal structure and biogenesis"	PA2795	PA14_27980	IHMA87_02276	homolog_g2862
IHMA87_2	peak1071	2	4557.67	36.07459	169056	-46	168702	169122	+	IHMA87_06304	1					IHMA87_06304	homolog_g7780	-47	168989	169409	-	IHMA87_06303	3					IHMA87_06303	homolog_g7779
IHMA87_2	peak1002	2	4370.94	35.74501	29507	-53	29160	29580	+	IHMA87_06148	1					IHMA87_06148	homolog_g7624	-127	29360	29780	-	IHMA87_06147	2					IHMA87_06147	homolog_g7623
IHMA87_1	peak407	2	4214.37	34.810665	2651310	-21	2650931	2651351	+	IHMA87_02516	1					IHMA87_02516	homolog_g6913	-133	2651157	2651577	-	IHMA87_02515	1		Amino acid transport and metabolism	PA2592	PA14_30570	IHMA87_02515	homolog_g2652
IHMA87_1	peak477	1	3758.98	29.671385	3151986	-74	3151660	3152080	+	IHMA87_02924	1		Function unknown	PA2205	PA14_36190	IHMA87_02924	homolog_g2261
IHMA87_1	peak684	2	3049.64	27.59151	4581391	-46	4581037	4581457	+	IHMA87_04295	3					IHMA87_04295	homolog_g7314	-68	4581303	4581723	-	IHMA87_04294	1					IHMA87_04294	homolog_g7313
IHMA87_1	peak787	2	2894.2	26.575615	5274183	-114	5274049	5274469	-	IHMA87_04959	1					IHMA87_04959	homolog_g7443	-363	5274146	5274566	+	IHMA87_04960	1					IHMA87_04960	homolog_g7444
IHMA87_1	peak897	1	2712.81	24.803305	6142756	-38	6142394	6142814	+	IHMA87_05775	1					IHMA87_05775	homolog_g7518
IHMA87_1	peak821	1	2382.94	23.16914	5450702	-84	5450598	5451018	-	IHMA87_05120	1	pagL	Function unknown	PA4661	PA14_61650	IHMA87_05120	homolog_g4777
IHMA87_1	peak853	2	2295.79	22.596215	5732768	-285	5732463	5732883	-	IHMA87_05402	1		Amino acid transport and metabolism	PA4913	PA14_64900	IHMA87_05402	homolog_g5047	-335	5732703	5733123	+	IHMA87_05403	1		Transcription	PA4914	PA14_64910	IHMA87_05403	homolog_g5048
IHMA87_1	peak655	1	2188.25	21.82129	4507738	-316	4507402	4507822	-	IHMA87_04223	1	nadA	Coenzyme transport and metabolism	PA1004	PA14_51330	IHMA87_04223	homolog_g1045
IHMA87_1	peak663	2	2148.26	21.58963	4528007	-13	4527974	4528394	-	IHMA87_04239	1					IHMA87_04239	homolog_g7289	-87	4527694	4528114	+	IHMA87_04240	1		Function unknown	PA0989	PA14_51500	IHMA87_04240	homolog_g1030
IHMA87_1	peak983	2	2054.36	20.932645	6491202	-40	6491142	6491562	-	IHMA87_06082	1	amiA	Cell wall/membrane/envelope biogenesis	PA5538	PA14_73040	IHMA87_06082	homolog_g5690	-60	6490862	6491282	+	IHMA87_06083	3		Function unknown	PA5539	PA14_73050	IHMA87_06083	homolog_g5691
IHMA87_1	peak444	1	2044.6	20.86391	2914450	-304	2914126	2914546	-	IHMA87_02733	2				PA14_33350	IHMA87_02733	homolog_g6098
IHMA87_1	peak909	1	1761.12	18.40356	6157980	-295	6157665	6158085	-	IHMA87_05782	1					IHMA87_05782	homolog_g7525
IHMA87_1	peak310	1	1694.48	18.357805	2302506	-76	2302182	2302602	+	IHMA87_02155	1					IHMA87_02155	homolog_g6703
IHMA87_2	peak1039	1	1650.43	18.03383	105335	-52	104987	105407	+	IHMA87_06224	1					IHMA87_06224	homolog_g7700
IHMA87_1	peak270	2	1640.88	17.96198	1973268	-91	1972959	1973379	+	IHMA87_01842	9	xcpR	Cell motility	PA3103	PA14_23990	IHMA87_01842	homolog_g3181	-189	1973059	1973479	-	IHMA87_01841	2	xcpP	Function unknown	PA3104	PA14_23980	IHMA87_01841	homolog_g3182
IHMA87_1	peak143	1	1639.49	17.955255	1035242	-394	1035236	1035656	+	IHMA87_00971	2					IHMA87_00971	homolog_g6561
IHMA87_1	peak201	2	1406.77	16.20436	1480517	-38	1480155	1480575	+	IHMA87_01369	2		"Translation, ribosomal structure and biogenesis"	PA3601	PA14_17700	IHMA87_01369	homolog_g3694	-205	1480292	1480712	-	IHMA87_01368	1		Amino acid transport and metabolism	PA3602	PA14_17690	IHMA87_01368	homolog_g3695
IHMA87_1	peak700	1	1404.29	16.16749	4727306	-349	4727255	4727675	+	IHMA87_04434	1		Function unknown	PA0825	PA14_53630	IHMA87_04434	homolog_g856
IHMA87_2	peak1073	1	1388.51	16.068894999999998	173854	-133	173587	174007	+	IHMA87_06308	2					IHMA87_06308	homolog_g7784
IHMA87_1	peak12	2	1332.28	15.632935	103944	-157	103767	104187	-	IHMA87_00083	11	fha1	Signal transduction mechanisms	PA0081		IHMA87_00083	homolog_g93	-211	103755	104175	+	IHMA87_00084	4		Function unknown	PA0082	PA14_00990	IHMA87_00084	homolog_g94
IHMA87_1	peak178	1	1327.79	15.600965	1229736	-55	1229391	1229811	+	IHMA87_01138	8	iscR	Transcription	PA3815	PA14_14710	IHMA87_01138	homolog_g3909
IHMA87_1	peak65	2	1316.03	15.3608	553153	-90	552843	553263	+	IHMA87_00511	1		Transcription	PA0533	PA14_06950	IHMA87_00511	homolog_g553	-196	552937	553357	-	IHMA87_00510	1					IHMA87_00510	homolog_g6496
IHMA87_1	peak255	2	1266.96	15.126645	1891928	-60	1891588	1892008	+	IHMA87_01763	3	zwf	Carbohydrate transport and metabolism	PA3183	PA14_23070	IHMA87_01763	homolog_g3266	-127	1891781	1892201	-	IHMA87_01762	1		Transcription	PA3184	PA14_23060	IHMA87_01762	homolog_g3267
IHMA87_1	peak943	2	1241.72	14.37742	6205109	-159	6204868	6205288	+	IHMA87_05817	1					IHMA87_05817	homolog_g7560	-209	6204880	6205300	-	IHMA87_05816	2					IHMA87_05816	homolog_g7559
IHMA87_1	peak280	1	1188.0	14.49161	2048652	-213	2048465	2048885	+	IHMA87_01902	2	rocA2	Transcription	PA3045	PA14_24710	IHMA87_01902	homolog_g3120
IHMA87_1	peak642	1	1185.8	14.47245	4395541	-67	4395454	4395874	-	IHMA87_04108	3	fleQ	Signal transduction mechanisms	PA1097	PA14_50220	IHMA87_04108	homolog_g1140
IHMA87_1	peak640	1	1181.35	14.439115	4355242	-260	4355102	4355522	+	IHMA87_04069	1		Carbohydrate transport and metabolism	PA1144	PA14_49610	IHMA87_04069	homolog_g1188
IHMA87_1	peak363	2	1142.97	14.13582	2500818	1	2500799	2501219	-	IHMA87_02382	1					IHMA87_02382	homolog_g6852	-109	2500527	2500947	+	IHMA87_02383	1					IHMA87_02383	homolog_g6853
IHMA87_2	peak1062	1	1131.05	14.045235000000002	154521	-116	154385	154805	-	IHMA87_06281	1					IHMA87_06281	homolog_g7757
IHMA87_1	peak885	1	1120.06	13.953455000000002	6006262	-91	6005953	6006373	+	IHMA87_05642	1	rmlB	Cell wall/membrane/envelope biogenesis	PA5161	PA14_68170	IHMA87_05642	homolog_g5300
IHMA87_1	peak302	1	1119.98	13.9557	2250081	-102	2249783	2250203	+	IHMA87_02101	1		Function unknown	PA2864	PA14_27070	IHMA87_02101	homolog_g2936
IHMA87_1	peak628	1	1107.97	13.85106	4269299	-258	4269021	4269441	-	IHMA87_03988	1		Function unknown	PA1245	PA14_48140	IHMA87_03988	homolog_g1289
IHMA87_1	peak227	1	1104.38	13.047255	1706982	17	1706565	1706985	+	IHMA87_01578	1					IHMA87_01578	homolog_g6626
IHMA87_1	peak495	1	1087.42	13.690525	3409326	-39	3408965	3409385	+	IHMA87_03164	1					IHMA87_03164	homolog_g7067
IHMA87_1	peak604	1	1070.32	13.550809999999998	4002423	-227	4002176	4002596	-	IHMA87_03737	1	lasR	Transcription	PA1430	PA14_45960	IHMA87_03737	homolog_g1476
IHMA87_1	peak376	1	1027.15	13.197465	2519651	-15	2519266	2519686	+	IHMA87_02404	1					IHMA87_02404	homolog_g6874
IHMA87_1	peak339	1	1001.04	12.981945	2416239	-80	2415919	2416339	+	IHMA87_02280	1		Function unknown	PA2793	PA14_28000	IHMA87_02280	homolog_g2860
IHMA87_1	peak121	1	997.85	12.945065	803354	-150	803184	803604	-	IHMA87_00753	1	piv	Function unknown	PA4175	PA14_09900	IHMA87_00753	homolog_g4271
IHMA87_1	peak72	1	950.86	12.560495	597116	-388	596708	597128	-	IHMA87_00554	1					IHMA87_00554	homolog_g6502
IHMA87_1	peak469	1	911.15	12.22571	3125478	-40	3125118	3125538	+	IHMA87_02902	1					IHMA87_02902	homolog_g7015
IHMA87_1	peak735	2	911.07	12.22508	5074703	17	5074700	5075120	-	IHMA87_04754	2	rplM	"Translation, ribosomal structure and biogenesis"	PA4433	PA14_57590	IHMA87_04754	homolog_g4542	-263	5074566	5074986	+	IHMA87_04755	1		Energy production and conversion	PA4434	PA14_57600	IHMA87_04755	homolog_g4543
IHMA87_2	peak1042	2	906.84	12.189265	108077	-34	108023	108443	-	IHMA87_06226	1					IHMA87_06226	homolog_g7702	-168	107845	108265	+	IHMA87_06227	2					IHMA87_06227	homolog_g7703
IHMA87_1	peak456	2	903.14	12.15447	3035072	-42	3035010	3035430	-	IHMA87_02816	6		Function unknown	PA2282	PA14_35060	IHMA87_02816	homolog_g2338	-156	3034828	3035248	+	IHMA87_02817	1		Transcription	PA2281	PA14_35070	IHMA87_02817	homolog_g2337
IHMA87_1	peak728	2	898.73	12.119765	5005041	-34	5004987	5005407	-	IHMA87_04683	1					IHMA87_04683	homolog_g7378	-150	5004791	5005211	+	IHMA87_04684	1	bifA	Signal transduction mechanisms	PA4367	PA14_56790	IHMA87_04684	homolog_g4474
IHMA87_1	peak727	2	851.11	11.71243	4991280	-5	4991255	4991675	-	IHMA87_04668	1		Function unknown	PA4353	PA14_56600	IHMA87_04668	homolog_g4460	-148	4991028	4991448	+	IHMA87_04669	3		Transcription	PA4354	PA14_56620	IHMA87_04669	homolog_g4461
IHMA87_1	peak21	1	842.87	11.617525	162643	-106	162349	162769	+	IHMA87_00141	2	ahpC	"Posttranslational modification, protein turnover, chaperones"	PA0139	PA14_01710	IHMA87_00141	homolog_g151
IHMA87_1	peak673	2	782.04	11.102545	4545428	-43	4545365	4545785	-	IHMA87_04251	1					IHMA87_04251	homolog_g7300	-199	4545227	4545647	+	IHMA87_04252	1					IHMA87_04252	homolog_g7301
IHMA87_1	peak682	1	775.87	11.046905	4566549	-160	4566309	4566729	+	IHMA87_04276	2					IHMA87_04276	homolog_g7309
IHMA87_1	peak432	1	744.61	10.77335	2832848	-148	2832596	2833016	+	IHMA87_02687	2					IHMA87_02687	homolog_g6967
IHMA87_1	peak24	1	723.97	10.58816	188123	-93	187816	188236	+	IHMA87_00162	1		Function unknown	PA0160	PA14_01990	IHMA87_00162	homolog_g172
IHMA87_1	peak458	2	713.75	10.486854999999998	3070684	-60	3070344	3070764	+	IHMA87_02851	1	bkdR	Transcription	PA2246	PA14_35540	IHMA87_02851	homolog_g2302	-80	3070584	3071004	-	IHMA87_02850	1					IHMA87_02850	homolog_g6989
IHMA87_1	peak381	2	710.81	10.46407	2533832	-144	2533668	2534088	-	IHMA87_02419	1					IHMA87_02419	homolog_g6888	-148	2533580	2534000	+	IHMA87_02420	1					IHMA87_02420	homolog_g6889
IHMA87_1	peak627	1	677.12	10.154225	4263020	-164	4262836	4263256	-	IHMA87_03984	1	aprA	"Secondary metabolites biosynthesis, transport and catabolism"	PA1249	PA14_48060	IHMA87_03984	homolog_g1293
IHMA87_1	peak593	1	674.65	10.135805	3893411	-257	3893268	3893688	+	IHMA87_03633	2		Inorganic ion transport and metabolism	PA1541	PA14_44520	IHMA87_03633	homolog_g1588
IHMA87_1	peak430	2	670.51	10.100125	2814814	-45	2814749	2815169	-	IHMA87_02671	2	dsbR	Signal transduction mechanisms	PA2479	PA14_32580	IHMA87_02671	homolog_g2534	-119	2814533	2814953	+	IHMA87_02672	3		Energy production and conversion	PA2478	PA14_32590	IHMA87_02672	homolog_g2533
IHMA87_1	peak53	2	637.11	9.790064999999998	485045	-180	484845	485265	-	IHMA87_00439	2		Carbohydrate transport and metabolism	PA0458	PA14_05990	IHMA87_00439	homolog_g477	-196	484841	485261	+	IHMA87_00440	1		"Posttranslational modification, protein turnover, chaperones"	PA0459	PA14_06000	IHMA87_00440	homolog_g478
IHMA87_1	peak577	1	634.97	9.771764999999998	3770542	0	3770522	3770942	-	IHMA87_03512	8	hisA2	Function unknown	PA1656	PA14_43050	IHMA87_03512	homolog_g1705
IHMA87_1	peak500	3	630.71	9.73111	3417685	19	3417266	3417686	+	IHMA87_03170	1		Transcription	PA1961	PA14_39160	IHMA87_03170	homolog_g2016	-165	3417500	3417920	-	IHMA87_03169	1					IHMA87_03169	homolog_g7068	-379	3417286	3417706	-	IHMA87_03168	1				PA14_35740	IHMA87_03168	homolog_g6107
IHMA87_1	peak355	1	614.19	8.64538	2484195	-335	2483840	2484260	-	IHMA87_02369	13				PA14_30960	IHMA87_02369	homolog_g6053
IHMA87_1	peak975	2	607.02	9.50653	6431814	-71	6431485	6431905	+	IHMA87_06026	2	algB	Signal transduction mechanisms	PA5483	PA14_72380	IHMA87_06026	homolog_g5634	-382	6431412	6431832	-	IHMA87_06025	1		Function unknown	PA5482	PA14_72370	IHMA87_06025	homolog_g5633
IHMA87_2	peak1055	1	603.92	9.476195	144144	-202	143946	144366	+	IHMA87_06275	1					IHMA87_06275	homolog_g7751
IHMA87_1	peak742	1	600.95	9.45221	5145543	-197	5145340	5145760	+	IHMA87_04822	1		Amino acid transport and metabolism	PA4500	PA14_58390	IHMA87_04822	homolog_g4610
IHMA87_1	peak617	2	597.09	9.41221	4093163	-66	4093077	4093497	-	IHMA87_03816	1		Energy production and conversion	PA2691	PA14_29320	IHMA87_03816	homolog_g2753	-201	4092964	4093384	+	IHMA87_03817	1		Transcription	PA2692	PA14_29300	IHMA87_03817	homolog_g2754
IHMA87_1	peak599	2	572.16	9.140854999999998	3932478	-138	3932216	3932636	+	IHMA87_03669	3	gcl	General function prediction only	PA1502	PA14_45000	IHMA87_03669	homolog_g1548	-191	3932267	3932687	-	IHMA87_03668	1		General function prediction only	PA1503	PA14_44990	IHMA87_03668	homolog_g1549
IHMA87_2	peak1017	1	558.32	9.041375	59054	-337	58991	59411	+	IHMA87_06174	1					IHMA87_06174	homolog_g7650
IHMA87_1	peak919	1	545.11	8.885765	6168697	-25	6168322	6168742	+	IHMA87_05790	3					IHMA87_05790	homolog_g7533
IHMA87_1	peak335	2	516.52	8.632235	2405962	-40	2405902	2406322	-	IHMA87_02270	1		General function prediction only	PA2801	PA14_27910	IHMA87_02270	homolog_g2868	-63	2405625	2406045	+	IHMA87_02271	1		Cell wall/membrane/envelope biogenesis	PA2800	PA14_27920	IHMA87_02271	homolog_g2867
IHMA87_2	peak992	1	516.06	8.630510000000001	479	-41	120	540	+	IHMA87_06119	1					IHMA87_06119	homolog_g7595
IHMA87_1	peak621	2	504.8	8.520195000000001	4155806	-25	4155431	4155851	+	IHMA87_03883	2		Transcription	PA1347	PA14_46850	IHMA87_03883	homolog_g1393	-353	4155433	4155853	-	IHMA87_03882	1					IHMA87_03882	homolog_g7233
IHMA87_1	peak891	1	487.87	8.347935	6100116	-191	6099907	6100327	+	IHMA87_05728	1		Function unknown	PA5244	PA14_69250	IHMA87_05728	homolog_g5388
IHMA87_2	peak1014	1	479.34	8.208245	50746	-118	50464	50884	+	IHMA87_06168	2					IHMA87_06168	homolog_g7644
IHMA87_1	peak47	2	477.04	8.24069	440718	-25	440673	441093	-	IHMA87_00404	1	mexR	Transcription	PA0424	PA14_05520	IHMA87_00404	homolog_g442	-250	440568	440988	+	IHMA87_00405	3	mexA	Cell wall/membrane/envelope biogenesis	PA0425	PA14_05530	IHMA87_00405	homolog_g443
IHMA87_1	peak4	1	472.4	8.186029999999999	40285	-148	40033	40453	+	IHMA87_00042	2		"Intracellular trafficking, secretion, and vesicular transport"	PA0040	PA14_00490	IHMA87_00042	homolog_g52
IHMA87_1	peak961	2	464.29	8.112075	6369923	-33	6369870	6370290	-	IHMA87_05971	1		Transcription	PA5438	PA14_71780	IHMA87_05971	homolog_g5588	-53	6369576	6369996	+	IHMA87_05972	1		Carbohydrate transport and metabolism	PA5439	PA14_71800	IHMA87_05972	homolog_g5589
IHMA87_1	peak751	1	461.63	8.08123	5189081	-295	5188766	5189186	-	IHMA87_04863	1		Function unknown	PA4524.1		IHMA87_04863	homolog_g4635
IHMA87_2	peak1079	1	458.8	8.052865	184154	-74	184060	184480	-	IHMA87_06318	1					IHMA87_06318	homolog_g7794
IHMA87_1	peak279	3	441.09	7.87158	2043801	0	2043781	2044201	-	IHMA87_01898	1					IHMA87_01898	homolog_g6664	-315	2043716	2044136	+	IHMA87_01899	1		"Replication, recombination and repair"	PA3048		IHMA87_01899	homolog_g3123	-146	2043635	2044055	-	IHMA87_01897	1	rmf	"Translation, ribosomal structure and biogenesis"	PA3049	PA14_24650	IHMA87_01897	homolog_g3124
IHMA87_1	peak249	1	440.32	7.841340000000001	1838716	-314	1838382	1838802	-	IHMA87_01704	1		General function prediction only	PA3240	PA14_22075	IHMA87_01704	homolog_g3323
IHMA87_1	peak54	2	440.26	7.0561	489938	-41	489579	489999	+	IHMA87_00443	1		"Posttranslational modification, protein turnover, chaperones"	PA0462	PA14_06040	IHMA87_00443	homolog_g481	-102	489816	490236	-	IHMA87_00442	1		Lipid transport and metabolism	PA0461	PA14_06030	IHMA87_00442	homolog_g480
IHMA87_1	peak32	2	431.44	7.771989999999999	260159	-196	259955	260375	+	IHMA87_00229	1		General function prediction only	PA0242	PA14_03000	IHMA87_00229	homolog_g255	-332	259807	260227	-	IHMA87_00228	1		Carbohydrate transport and metabolism	PA0241	PA14_02990	IHMA87_00228	homolog_g254
IHMA87_1	peak795	2	416.69	7.6183	5302077	-49	5301726	5302146	+	IHMA87_04991	2				PA14_60040	IHMA87_04991	homolog_g6368	-326	5301731	5302151	-	IHMA87_04990	1					IHMA87_04990	homolog_g7448
IHMA87_1	peak714	2	409.03	7.53853	4876444	-48	4876092	4876512	+	IHMA87_04574	3		Function unknown	PA0671	PA14_55590	IHMA87_04574	homolog_g697	-141	4876283	4876703	-	IHMA87_04573	1	hemO	Inorganic ion transport and metabolism	PA0672	PA14_55580	IHMA87_04573	homolog_g698
IHMA87_2	peak1019	1	408.18	7.5276	61015	-401	61016	61436	+	IHMA87_06180	1					IHMA87_06180	homolog_g7656
IHMA87_1	peak214	1	401.58	7.443725000000001	1578685	-102	1578387	1578807	+	IHMA87_01451	1					IHMA87_01451	homolog_g6622
IHMA87_1	peak402	1	396.23	7.401375	2614348	-384	2613944	2614364	-	IHMA87_02479	13	nuoA	Energy production and conversion	PA2637	PA14_30020	IHMA87_02479	homolog_g2698
IHMA87_1	peak618	1	391.58	7.355135	4097236	-209	4097007	4097427	-	IHMA87_03821	1		Transcription	PA2696	PA14_29260	IHMA87_03821	homolog_g2758
IHMA87_1	peak927	1	389.82	7.335430000000001	6177281	-9	6176890	6177310	+	IHMA87_05796	1					IHMA87_05796	homolog_g7539
IHMA87_1	peak838	1	387.19	7.30534	5564693	-85	5564588	5565008	-	IHMA87_05230	4	ftsH	"Posttranslational modification, protein turnover, chaperones"	PA4751	PA14_62860	IHMA87_05230	homolog_g4883
IHMA87_1	peak634	1	383.85	7.267015	4333438	-159	4333259	4333679	-	IHMA87_04049	1		Function unknown	PA1168	PA14_49310	IHMA87_04049	homolog_g1212
IHMA87_1	peak232	1	381.36	7.244415	1737483	-33	1737116	1737536	+	IHMA87_01607	1		Transcription	PA3341	PA14_20850	IHMA87_01607	homolog_g3429
IHMA87_1	peak856	3	370.38	7.124594999999999	5761209	-50	5760859	5761279	+	IHMA87_05428	1					IHMA87_05428	homolog_g7497	-266	5761075	5761495	+	IHMA87_05429	1					IHMA87_05429	homolog_g7498	-155	5761034	5761454	-	IHMA87_05427	2	rnr	Transcription	PA4937	PA14_65200	IHMA87_05427	homolog_g5071
IHMA87_1	peak459	1	363.27	7.048135	3088276	-136	3088120	3088540	-	IHMA87_02865	11	pslA	Carbohydrate transport and metabolism	PA2231		IHMA87_02865	homolog_g2287
IHMA87_1	peak520	2	345.11	6.849935	3556721	-91	3556412	3556832	+	IHMA87_03289	2	cysI	Inorganic ion transport and metabolism	PA1838	PA14_40770	IHMA87_03289	homolog_g1893	-180	3556521	3556941	-	IHMA87_03288	1					IHMA87_03288	homolog_g7095
IHMA87_2	peak1020	1	342.23	6.814125000000001	63334	-13	63301	63721	-	IHMA87_06182	2					IHMA87_06182	homolog_g7658
IHMA87_1	peak964	1	342.14	6.75806	6383478	-69	6383147	6383567	+	IHMA87_05980	1		Function unknown	PA5446	PA14_71900	IHMA87_05980	homolog_g5596
IHMA87_1	peak348	1	335.9	6.74432	2466043	-50	2465693	2466113	+	IHMA87_02351	1		Function unknown	PA2736.1		IHMA87_02351	homolog_g2799
IHMA87_1	peak429	1	328.28	6.514670000000001	2803825	-80	2803725	2804145	-	IHMA87_02657	3	mexE	Cell wall/membrane/envelope biogenesis	PA2493	PA14_32400	IHMA87_02657	homolog_g2548
IHMA87_1	peak873	2	325.27	6.628305	5886588	-41	5886527	5886947	-	IHMA87_05526	7	pilM	Cell motility	PA5044	PA14_66660	IHMA87_05526	homolog_g5180	-144	5886332	5886752	+	IHMA87_05527	1	ponA	Cell wall/membrane/envelope biogenesis	PA5045	PA14_66670	IHMA87_05527	homolog_g5181
IHMA87_2	peak1038	2	320.05	6.57033	104334	-47	103981	104401	+	IHMA87_06223	1					IHMA87_06223	homolog_g7699	-51	104263	104683	-	IHMA87_06222	1					IHMA87_06222	homolog_g7698
IHMA87_1	peak457	2	319.34	6.513755	3056244	-268	3055956	3056376	-	IHMA87_02837	1	ptxS	Transcription	PA2259	PA14_35370	IHMA87_02837	homolog_g2315	-308	3056152	3056572	+	IHMA87_02838	1	ptxR	Transcription	PA2258	PA14_35380	IHMA87_02838	homolog_g2314
IHMA87_2	peak1033	1	318.82	6.55374	97990	-179	97769	98189	+	IHMA87_06216	1					IHMA87_06216	homolog_g7692
IHMA87_1	peak303	1	311.67	6.459425	2260251	-80	2260151	2260571	-	IHMA87_02112	1	oprI	Function unknown	PA2853		IHMA87_02112	homolog_g2925
IHMA87_1	peak631	1	309.84	6.453575	4299979	-6	4299953	4300373	-	IHMA87_04018	2		Cell wall/membrane/envelope biogenesis	PA1198	PA14_48800	IHMA87_04018	homolog_g1242
IHMA87_1	peak134	1	307.55	6.422585	921610	-92	921498	921918	-	IHMA87_00858	1	oprG	Cell wall/membrane/envelope biogenesis	PA4067	PA14_11270	IHMA87_00858	homolog_g4163
IHMA87_1	peak820	1	304.59	6.392985	5446559	-77	5446236	5446656	+	IHMA87_05117	3		Function unknown	PA4658	PA14_61610	IHMA87_05117	homolog_g4774
IHMA87_1	peak309	1	301.35	6.35747	2300847	-184	2300643	2301063	-	IHMA87_02153	2					IHMA87_02153	homolog_g6701
IHMA87_2	peak995	1	299.34	6.331605	10099	-148	9931	10351	-	IHMA87_06125	1					IHMA87_06125	homolog_g7601
IHMA87_2	peak1048	1	296.59	6.299755	123624	-337	123267	123687	-	IHMA87_06249	1					IHMA87_06249	homolog_g7725
IHMA87_1	peak129	2	293.99	6.23976	895466	-211	895235	895655	-	IHMA87_00837	3		Function unknown	PA4087	PA14_11050	IHMA87_00837	homolog_g4183	-248	895314	895734	+	IHMA87_00838	6					IHMA87_00838	homolog_g6544
IHMA87_2	peak1069	1	289.41	6.217045000000001	164677	-107	164550	164970	-	IHMA87_06298	1					IHMA87_06298	homolog_g7774
IHMA87_1	peak138	1	288.23	6.199785	980544	-317	980461	980881	+	IHMA87_00919	1		"Secondary metabolites biosynthesis, transport and catabolism"	PA4009	PA14_11980	IHMA87_00919	homolog_g4105
IHMA87_1	peak356	1	286.14	6.179095	2484708	13	2484295	2484715	+	IHMA87_02370	1					IHMA87_02370	homolog_g6840
IHMA87_1	peak910	1	286.09	6.07836	6158943	-218	6158705	6159125	-	IHMA87_05783	1					IHMA87_05783	homolog_g7526
IHMA87_1	peak546	1	281.2	5.711945	3642896	-363	3642859	3643279	+	IHMA87_03384	1					IHMA87_03384	homolog_g7147
IHMA87_1	peak542	3	281.05	6.119260000000001	3635341	13	3634928	3635348	+	IHMA87_03375	1					IHMA87_03375	homolog_g7138	-54	3635267	3635687	-	IHMA87_03374	1					IHMA87_03374	homolog_g7137	-307	3635014	3635434	-	IHMA87_03373	1					IHMA87_03373	homolog_g7136
IHMA87_1	peak250	1	279.83	6.10285	1840792	-73	1840699	1841119	-	IHMA87_01706	2		Function unknown	PA3238	PA14_22310	IHMA87_01706	homolog_g3321
IHMA87_1	peak368	1	277.86	6.082645	2506648	-54	2506302	2506722	+	IHMA87_02390	1					IHMA87_02390	homolog_g6860
IHMA87_1	peak984	2	275.36	5.903090000000001	6500316	-53	6500243	6500663	-	IHMA87_06090	1		Cell wall/membrane/envelope biogenesis	PA5546	PA14_73140	IHMA87_06090	homolog_g5698	-186	6500102	6500522	+	IHMA87_06091	1		Amino acid transport and metabolism	PA5547	PA14_73150	IHMA87_06091	homolog_g5699
IHMA87_1	peak154	2	273.74	6.03009	1061406	-120	1061126	1061546	+	IHMA87_00999	1	rocR	Signal transduction mechanisms	PA3947	PA14_12810	IHMA87_00999	homolog_g4043	-163	1061223	1061643	-	IHMA87_00998	1	rocA1	Transcription	PA3948	PA14_12780	IHMA87_00998	homolog_g4044
IHMA87_1	peak77	1	272.77	6.022589999999999	605226	-82	605124	605544	-	IHMA87_00559	2		"Replication, recombination and repair"	PA0983		IHMA87_00559	homolog_g1024
IHMA87_1	peak685	1	270.08	5.990335	4584107	-191	4583896	4584316	-	IHMA87_04299	1					IHMA87_04299	homolog_g7318
IHMA87_1	peak237	1	269.93	5.986000000000001	1768020	-88	1767708	1768128	+	IHMA87_01635	3		Function unknown	PA3305	PA14_21280	IHMA87_01635	homolog_g3392
IHMA87_1	peak160	1	267.28	5.95303	1109226	-353	1109179	1109599	+	IHMA87_01036	2	eddA	Inorganic ion transport and metabolism	PA3910	PA14_13330	IHMA87_01036	homolog_g4006
IHMA87_1	peak888	2	263.0	5.898225	6040055	-106	6039929	6040349	-	IHMA87_05673	1		Energy production and conversion	PA5190	PA14_68560	IHMA87_05673	homolog_g5332	-206	6039861	6040281	+	IHMA87_05674	1					IHMA87_05674	homolog_g7507
IHMA87_1	peak978	1	261.88	5.891259999999999	6449785	2	6449767	6450187	-	IHMA87_06041	2	nrdJa	Nucleotide transport and metabolism	PA5497	PA14_72540	IHMA87_06041	homolog_g5649
IHMA87_1	peak545	1	258.75	5.85831	3640424	-212	3640236	3640656	+	IHMA87_03381	1					IHMA87_03381	homolog_g7144
IHMA87_1	peak698	1	255.98	5.812775	4667541	-104	4667245	4667665	+	IHMA87_04381	2	exlB				IHMA87_04381	homolog_g7336
IHMA87_1	peak765	1	251.25	5.67453	5222771	-185	5222566	5222986	-	IHMA87_04901	1				PA14_59500	IHMA87_04901	homolog_g6317
IHMA87_1	peak403	1	248.4	5.730264999999999	2631806	-272	2631514	2631934	-	IHMA87_02494	1	cspD	Transcription	PA2622	PA14_30200	IHMA87_02494	homolog_g2683
IHMA87_2	peak1018	1	245.57	5.690515	60295	-125	60020	60440	+	IHMA87_06178	1					IHMA87_06178	homolog_g7654
IHMA87_1	peak505	1	245.35	5.6923200000000005	3457247	-106	3456953	3457373	+	IHMA87_03202	1					IHMA87_03202	homolog_g7076
IHMA87_1	peak266	3	245.24	5.32886	1941172	-2	1940774	1941194	+	IHMA87_01807	1					IHMA87_01807	homolog_g6654	-293	1941065	1941485	+	IHMA87_01809	1					IHMA87_01809	homolog_g6656	-171	1940943	1941363	+	IHMA87_01808	1					IHMA87_01808	homolog_g6655
IHMA87_1	peak741	2	240.71	5.630845000000001	5144843	-69	5144512	5144932	+	IHMA87_04821	1		Transcription	PA4499	PA14_58380	IHMA87_04821	homolog_g4609	-100	5144723	5145143	-	IHMA87_04820	1		Amino acid transport and metabolism	PA4498	PA14_58375	IHMA87_04820	homolog_g4608
IHMA87_1	peak810	1	237.66	5.59833	5365490	-173	5365297	5365717	-	IHMA87_05049	1		Lipid transport and metabolism	PA4589	PA14_60730	IHMA87_05049	homolog_g4705
IHMA87_1	peak739	1	236.32	5.583715	5101526	-18	5101144	5101564	+	IHMA87_04784	5	rpoN	Transcription	PA4462	PA14_57940	IHMA87_04784	homolog_g4572
IHMA87_2	peak1061	1	234.14	5.555149999999999	153504	-388	153096	153516	-	IHMA87_06280	1					IHMA87_06280	homolog_g7756
IHMA87_1	peak657	1	226.25	5.460380000000001	4517315	5	4516910	4517330	+	IHMA87_04232	1					IHMA87_04232	homolog_g7283
IHMA87_1	peak592	1	225.92	5.450205	3892409	-15	3892024	3892444	+	IHMA87_03632	1		General function prediction only	PA1542	PA14_44510	IHMA87_03632	homolog_g1589
IHMA87_1	peak755	1	225.87	5.4509050000000006	5192308	-310	5192218	5192638	+	IHMA87_04867	5	pilB	"Intracellular trafficking, secretion, and vesicular transport"	PA4526	PA14_58750	IHMA87_04867	homolog_g4637
IHMA87_1	peak811	1	223.32	5.334054999999999	5366347	-186	5366141	5366561	-	IHMA87_05050	1	pra	Function unknown	PA4590	PA14_60750	IHMA87_05050	homolog_g4706
IHMA87_1	peak702	1	222.31	5.407640000000001	4739577	-144	4739321	4739741	+	IHMA87_04449	1		Function unknown	PA0805	PA14_53840	IHMA87_04449	homolog_g836
IHMA87_1	peak724	2	218.98	5.364845	4968650	-84	4968546	4968966	-	IHMA87_04645	1					IHMA87_04645	homolog_g7369	-149	4968399	4968819	+	IHMA87_04646	2					IHMA87_04646	homolog_g7370
IHMA87_1	peak325	1	215.95	5.322955	2364623	-245	2364358	2364778	-	IHMA87_02222	1					IHMA87_02222	homolog_g6769
IHMA87_1	peak556	2	215.58	5.3197600000000005	3655805	-4	3655781	3656201	-	IHMA87_03406	1					IHMA87_03406	homolog_g7168	-134	3655651	3656071	-	IHMA87_03405	1		Function unknown	PA1796.3		IHMA87_03405	homolog_g1849
IHMA87_1	peak241	1	215.58	5.320555000000001	1807577	-72	1807249	1807669	+	IHMA87_01671	1		Inorganic ion transport and metabolism	PA3268	PA14_21730	IHMA87_01671	homolog_g3354
IHMA87_2	peak1043	2	215.33	4.91165	114923	-85	114818	115238	-	IHMA87_06236	3					IHMA87_06236	homolog_g7712	-97	114620	115040	+	IHMA87_06237	1					IHMA87_06237	homolog_g7713
IHMA87_1	peak251	1	213.92	5.29054	1853932	-57	1853589	1854009	+	IHMA87_01721	1	azoR3	Lipid transport and metabolism	PA3223	PA14_22490	IHMA87_01721	homolog_g3306
IHMA87_1	peak44	1	213.16	5.061935	378747	-336	378391	378811	-	IHMA87_00342	1		Function unknown	PA0365	PA14_04790	IHMA87_00342	homolog_g381
IHMA87_1	peak565	2	212.68	5.28449	3704553	-45	3704198	3704618	+	IHMA87_03447	1	pabB	Coenzyme transport and metabolism	PA1758	PA14_41820	IHMA87_03447	homolog_g1807	-255	3704278	3704698	-	IHMA87_03446	2		Transcription	PA1759	PA14_41810	IHMA87_03446	homolog_g1808
IHMA87_1	peak986	1	212.01	5.10543	6504011	-146	6503845	6504265	-	IHMA87_06095	1					IHMA87_06095	homolog_g7591
IHMA87_1	peak291	2	210.15	5.25565	2145611	-13	2145224	2145644	+	IHMA87_01994	3	rluC	"Translation, ribosomal structure and biogenesis"	PA2975	PA14_25580	IHMA87_01994	homolog_g3049	-285	2145306	2145726	-	IHMA87_01993	2					IHMA87_01993	homolog_g6685
IHMA87_1	peak312	1	209.78	5.246285	2305220	-95	2305105	2305525	-	IHMA87_02157	1					IHMA87_02157	homolog_g6705
IHMA87_1	peak452	1	205.82	5.197205	3020584	-73	3020257	3020677	+	IHMA87_02805	1					IHMA87_02805	homolog_g6987
IHMA87_1	peak293	1	205.13	5.184865	2152598	-154	2152352	2152772	+	IHMA87_02003	6	acpP	"Secondary metabolites biosynthesis, transport and catabolism"	PA2966	PA14_25670	IHMA87_02003	homolog_g3040
IHMA87_1	peak468	2	204.42	5.175375000000001	3124018	-15	3123983	3124403	-	IHMA87_02899	1					IHMA87_02899	homolog_g7012	-144	3123762	3124182	+	IHMA87_02900	2					IHMA87_02900	homolog_g7013
IHMA87_1	peak570	2	203.32	5.16458	3721364	-203	3721167	3721587	+	IHMA87_03467	1					IHMA87_03467	homolog_g7170	-233	3721111	3721531	-	IHMA87_03466	2		Lipid transport and metabolism	PA1736	PA14_42090	IHMA87_03466	homolog_g1785
IHMA87_1	peak697	1	201.34	5.136775	4666816	-169	4666585	4667005	+	IHMA87_04380	1		Function unknown	PA0874	PA14_52960	IHMA87_04380	homolog_g909
IHMA87_1	peak191	3	201.23	5.13306	1421565	4	1421161	1421581	+	IHMA87_01312	1			t44	t44	IHMA87_01312	homolog_g5837	-161	1421384	1421804	-	IHMA87_01311	1	map	"Translation, ribosomal structure and biogenesis"	PA3657	PA14_17050	IHMA87_01311	homolog_g3751	-104	1421269	1421689	+	IHMA87_01313	15	rpsB	"Translation, ribosomal structure and biogenesis"	PA3656	PA14_17060	IHMA87_01313	homolog_g3750
IHMA87_1	peak465	2	200.13	5.11952	3108539	-1	3108518	3108938	-	IHMA87_02880	1					IHMA87_02880	homolog_g6993	-80	3108219	3108639	+	IHMA87_02881	2					IHMA87_02881	homolog_g6994
IHMA87_1	peak271	2	199.52	5.11293	1980993	-59	1980652	1981072	+	IHMA87_01852	1					IHMA87_01852	homolog_g6662	-250	1980843	1981263	+	IHMA87_01853	1					IHMA87_01853	homolog_g6663
IHMA87_1	peak563	1	197.79	5.03909	3696658	-257	3696381	3696801	-	IHMA87_03441	2		Lipid transport and metabolism	PA1764	PA14_41750	IHMA87_03441	homolog_g1813
IHMA87_1	peak760	1	196.88	5.077864999999999	5216579	-356	5216535	5216955	+	IHMA87_04894	1					IHMA87_04894	homolog_g7412
IHMA87_1	peak772	2	196.18	5.07291	5240816	-35	5240451	5240871	+	IHMA87_04928	2					IHMA87_04928	homolog_g7425	-167	5240629	5241049	-	IHMA87_04927	6				PA14_59240	IHMA87_04927	homolog_g6296
IHMA87_1	peak23	1	194.39	5.04321	180621	-89	180310	180730	+	IHMA87_00157	1	pcaR	Transcription	PA0155	PA14_01930	IHMA87_00157	homolog_g167
IHMA87_1	peak948	2	190.54	4.99643	6249919	-40	6249859	6250279	-	IHMA87_05856	1	pyrE	Nucleotide transport and metabolism	PA5331	PA14_70370	IHMA87_05856	homolog_g5476	-41	6249560	6249980	+	IHMA87_05857	1	crc	"Replication, recombination and repair"	PA5332	PA14_70390	IHMA87_05857	homolog_g5477
IHMA87_1	peak29	1	186.71	4.947195000000001	215445	-131	215176	215596	+	IHMA87_00186	3	pntAA	Energy production and conversion	PA0195	PA14_02450	IHMA87_00186	homolog_g207
IHMA87_1	peak955	1	179.41	4.846075	6329984	-61	6329645	6330065	+	IHMA87_05933	2		Function unknown	PA5402	PA14_71320	IHMA87_05933	homolog_g5552
IHMA87_1	peak583	2	178.31	4.82795	3851908	-30	3851858	3852278	-	IHMA87_03590	4	sdhC	Energy production and conversion	PA1581	PA14_44060	IHMA87_03590	homolog_g1630	-319	3851827	3852247	+	IHMA87_03591	1	gltA	Energy production and conversion	PA1580	PA14_44070	IHMA87_03591	homolog_g1629
IHMA87_1	peak50	1	174.95	4.78809	465761	-44	465405	465825	+	IHMA87_00423	1		Coenzyme transport and metabolism	PA0443	PA14_05790	IHMA87_00423	homolog_g461
IHMA87_1	peak522	1	170.18	4.7238050000000005	3572585	-8	3572557	3572977	-	IHMA87_03305	2	fimL	Function unknown	PA1822	PA14_40960	IHMA87_03305	homolog_g1877
IHMA87_1	peak490	2	167.66	4.68384	3335566	-75	3335471	3335891	-	IHMA87_03097	1		Transcription	PA2020	PA14_38380	IHMA87_03097	homolog_g2075	-91	3335257	3335677	+	IHMA87_03098	3		Cell wall/membrane/envelope biogenesis	PA2019	PA14_38395	IHMA87_03098	homolog_g2074
IHMA87_2	peak1063	1	166.81	4.680339999999999	156162	-55	155817	156237	+	IHMA87_06285	1					IHMA87_06285	homolog_g7761
IHMA87_1	peak209	1	166.56	4.667345	1551634	-301	1551535	1551955	+	IHMA87_01431	1					IHMA87_01431	homolog_g6620
IHMA87_1	peak958	2	166.39	4.66582	6356984	-88	6356876	6357296	-	IHMA87_05960	1		Transcription	PA5428	PA14_71640	IHMA87_05960	homolog_g5578	-88	6356672	6357092	+	IHMA87_05961	1	aspA	Amino acid transport and metabolism	PA5429	PA14_71650	IHMA87_05961	homolog_g5579
IHMA87_1	peak602	1	165.8	4.662955	3980342	-237	3980085	3980505	-	IHMA87_03715	2		General function prediction only	PA1450	PA14_45710	IHMA87_03715	homolog_g1496
IHMA87_1	peak151	1	164.79	4.647515	1047686	-11	1047655	1048075	-	IHMA87_00985	1					IHMA87_00985	homolog_g6575
IHMA87_1	peak245	3	164.13	4.639305	1814931	-68	1814599	1815019	+	IHMA87_01679	1					IHMA87_01679	homolog_g6638	-398	1814929	1815349	+	IHMA87_01680	1		"Posttranslational modification, protein turnover, chaperones"	PA3262	PA14_21820	IHMA87_01680	homolog_g3346	-189	1814722	1815142	-	IHMA87_01677	1		"Replication, recombination and repair"	PA3263	PA14_21790	IHMA87_01677	homolog_g3349
IHMA87_1	peak870	2	163.86	4.635245	5869128	-65	5869043	5869463	-	IHMA87_05513	1		Transcription	PA5029	PA14_66490	IHMA87_05513	homolog_g5165	-108	5868836	5869256	+	IHMA87_05514	1		Carbohydrate transport and metabolism	PA5030	PA14_66510	IHMA87_05514	homolog_g5166
IHMA87_1	peak508	1	160.8	4.591975	3477145	2	3476743	3477163	+	IHMA87_03221	2		Lipid transport and metabolism	PA1897	PA14_39990	IHMA87_03221	homolog_g1952
IHMA87_1	peak721	1	160.79	4.59161	4960382	-71	4960291	4960711	-	IHMA87_04639	1		General function prediction only	PA4336	PA14_56370	IHMA87_04639	homolog_g4443
IHMA87_1	peak359	1	160.79	4.59235	2497157	-255	2496882	2497302	-	IHMA87_02378	1					IHMA87_02378	homolog_g6848
IHMA87_2	peak1060	2	159.14	4.569015	150693	-42	150335	150755	+	IHMA87_06279	1					IHMA87_06279	homolog_g7755	-98	150575	150995	-	IHMA87_06278	1					IHMA87_06278	homolog_g7754
IHMA87_1	peak202	2	156.15	4.52899	1481796	-10	1481766	1482186	-	IHMA87_01371	1		Transcription	PA3599	PA14_17720	IHMA87_01371	homolog_g3692	-115	1481511	1481931	+	IHMA87_01372	1		General function prediction only	PA3598	PA14_17730	IHMA87_01372	homolog_g3691
IHMA87_1	peak382	1	155.96	4.51728	2534549	-113	2534262	2534682	+	IHMA87_02421	1					IHMA87_02421	homolog_g6890
IHMA87_1	peak408	1	154.91	4.489585	2655323	-24	2654947	2655367	+	IHMA87_02519	3	gacA	Transcription	PA2586	PA14_30650	IHMA87_02519	homolog_g2646
IHMA87_1	peak585	2	153.91	4.49687	3876353	9	3875944	3876364	+	IHMA87_03615	4	ccoN2	"Posttranslational modification, protein turnover, chaperones"	PA1557	PA14_44340	IHMA87_03615	homolog_g1606	-196	3876137	3876557	-	IHMA87_03614	1		General function prediction only	PA1558	PA14_44320	IHMA87_03614	homolog_g1607
IHMA87_1	peak619	1	153.52	4.485275	4098275	15	4098270	4098690	-	IHMA87_03823	1		"Secondary metabolites biosynthesis, transport and catabolism"	PA2698	PA14_29240	IHMA87_03823	homolog_g2760
IHMA87_1	peak62	2	152.55	4.478795	542091	-12	541703	542123	+	IHMA87_00496	3	nirQ	General function prediction only	PA0520	PA14_06770	IHMA87_00496	homolog_g539	-204	541867	542287	-	IHMA87_00495	11	nirS	Energy production and conversion	PA0519	PA14_06750	IHMA87_00495	homolog_g538
IHMA87_1	peak186	1	148.98	4.42348	1307365	-207	1307172	1307592	+	IHMA87_01213	1		Lipid transport and metabolism	PA3741	PA14_16010	IHMA87_01213	homolog_g3835
IHMA87_1	peak68	1	148.39	4.41998	588553	-219	588314	588734	-	IHMA87_00549	1		Function unknown	PA0572	PA14_07430	IHMA87_00549	homolog_g592
IHMA87_2	peak993	2	145.18	4.370385000000001	2090	-41	2029	2449	-	IHMA87_06120	1					IHMA87_06120	homolog_g7596	-62	1752	2172	+	IHMA87_06121	1					IHMA87_06121	homolog_g7597
IHMA87_1	peak51	1	145.04	4.363795	467021	-333	466954	467374	+	IHMA87_00424	1		Amino acid transport and metabolism	PA0444	PA14_05810	IHMA87_00424	homolog_g462
IHMA87_1	peak307	2	144.45	4.35859	2293395	-210	2293205	2293625	+	IHMA87_02150	1					IHMA87_02150	homolog_g6698	-246	2293129	2293549	-	IHMA87_02147	1		Function unknown	PA2820	PA14_27590	IHMA87_02147	homolog_g2890
IHMA87_1	peak378	1	144.44	4.35879	2524327	-87	2524220	2524640	-	IHMA87_02408	3					IHMA87_02408	homolog_g6877
IHMA87_1	peak826	1	143.38	4.223265	5474574	-170	5474384	5474804	-	IHMA87_05143	1		Amino acid transport and metabolism	PA4677	PA14_61870	IHMA87_05143	homolog_g4796
IHMA87_2	peak1026	1	141.36	4.30888	81029	-231	80778	81198	-	IHMA87_06197	2					IHMA87_06197	homolog_g7673
IHMA87_1	peak247	2	140.91	4.31189	1822864	2	1822846	1823266	-	IHMA87_01687	1	prc	Cell wall/membrane/envelope biogenesis	PA3257	PA14_21880	IHMA87_01687	homolog_g3340	-99	1822563	1822983	+	IHMA87_01688	1		General function prediction only	PA3256	PA14_21890	IHMA87_01688	homolog_g3339
IHMA87_1	peak539	1	140.76	4.246169999999999	3631118	-161	3630937	3631357	-	IHMA87_03367	5					IHMA87_03367	homolog_g7130
IHMA87_1	peak650	2	138.81	4.277564999999999	4457430	-58	4457088	4457508	+	IHMA87_04171	3		Function unknown	PA1040	PA14_50890	IHMA87_04171	homolog_g1083	-73	4457337	4457757	-	IHMA87_04170	1		Cell wall/membrane/envelope biogenesis	PA1041	PA14_50880	IHMA87_04170	homolog_g1084
IHMA87_1	peak440	2	138.47	4.27536	2903442	-99	2903323	2903743	-	IHMA87_02725	1					IHMA87_02725	homolog_g6976	-150	2903192	2903612	+	IHMA87_02726	1					IHMA87_02726	homolog_g6977
IHMA87_1	peak502	2	136.44	4.238305	3431323	-109	3431032	3431452	+	IHMA87_03183	1					IHMA87_03183	homolog_g7070	-314	3430989	3431409	-	IHMA87_03182	1					IHMA87_03182	homolog_g7069
IHMA87_1	peak523	2	135.21	4.226965	3573568	-85	3573253	3573673	+	IHMA87_03307	1	nhaB	Inorganic ion transport and metabolism	PA1820	PA14_41000	IHMA87_03307	homolog_g1875	-139	3573409	3573829	-	IHMA87_03306	1		Lipid transport and metabolism	PA1821	PA14_40980	IHMA87_03306	homolog_g1876
IHMA87_1	peak238	1	134.91	4.225244999999999	1775999	-71	1775670	1776090	+	IHMA87_01643	1	fadD1	Lipid transport and metabolism	PA3299	PA14_21370	IHMA87_01643	homolog_g3385
IHMA87_1	peak758	1	134.3	4.210235	5208992	-16	5208608	5209028	+	IHMA87_04883	11				PA14_58910	IHMA87_04883	homolog_g6267
IHMA87_1	peak881	1	134.28	4.212835	5964186	-133	5963919	5964339	+	IHMA87_05595	1					IHMA87_05595	homolog_g7502
IHMA87_1	peak58	2	133.97	4.211125	506491	-41	506430	506850	-	IHMA87_00459	1		Transcription	PA0477	PA14_06240	IHMA87_00459	homolog_g496	-47	506138	506558	+	IHMA87_00460	1		General function prediction only	PA0478	PA14_06250	IHMA87_00460	homolog_g497
IHMA87_1	peak481	1	133.05	4.192665	3170782	-14	3170748	3171168	-	IHMA87_02940	1		Transcription	PA2196	PA14_36300	IHMA87_02940	homolog_g2252
IHMA87_2	peak1028	2	130.58	4.157945	87690	-8	87298	87718	+	IHMA87_06208	2					IHMA87_06208	homolog_g7684	-69	87601	88021	-	IHMA87_06207	3					IHMA87_06207	homolog_g7683
IHMA87_1	peak305	1	128.36	4.12459	2263123	-43	2263060	2263480	-	IHMA87_02117	1	ohr	"Posttranslational modification, protein turnover, chaperones"	PA2850	PA14_27220	IHMA87_02117	homolog_g2920
IHMA87_1	peak603	1	127.85	4.117585	4001028	-250	4000878	4001298	+	IHMA87_03736	1	rsaL	Function unknown	PA1431	PA14_45950	IHMA87_03736	homolog_g1477
IHMA87_2	peak1064	1	127.73	4.117735	157579	-145	157414	157834	-	IHMA87_06286	1					IHMA87_06286	homolog_g7762
IHMA87_1	peak246	1	125.58	4.08635	1816254	-206	1816060	1816480	+	IHMA87_01681	1				PA14_21830	IHMA87_01681	homolog_g5958
IHMA87_1	peak207	1	124.99	3.850165	1550283	-285	1549978	1550398	-	IHMA87_01428	2	argF	Amino acid transport and metabolism	PA3537	PA14_18610	IHMA87_01428	homolog_g3629
IHMA87_1	peak181	2	124.35	4.067164999999999	1251625	-134	1251471	1251891	-	IHMA87_01161	1	leuA	Amino acid transport and metabolism	PA3792	PA14_15030	IHMA87_01161	homolog_g3886	-348	1251573	1251993	+	IHMA87_01162	1		Function unknown	PA3791	PA14_15050	IHMA87_01162	homolog_g3885
IHMA87_1	peak419	1	123.85	4.0541	2705402	-156	2705158	2705578	+	IHMA87_02574	1					IHMA87_02574	homolog_g6953
IHMA87_1	peak40	2	123.59	3.9364	327268	-6	327242	327662	-	IHMA87_00293	2		Amino acid transport and metabolism	PA0314	PA14_04090	IHMA87_00293	homolog_g330	-286	327154	327574	+	IHMA87_00294	1		Function unknown	PA0315	PA14_04100	IHMA87_00294	homolog_g331
IHMA87_2	peak1045	3	122.89	4.03892	118136	-32	118084	118504	-	IHMA87_06242	1					IHMA87_06242	homolog_g7718	-370	118106	118526	+	IHMA87_06244	4					IHMA87_06244	homolog_g7720	-315	117801	118221	-	IHMA87_06241	1					IHMA87_06241	homolog_g7717
IHMA87_1	peak569	2	121.89	4.021325	3716981	-35	3716926	3717346	-	IHMA87_03463	1		Nucleotide transport and metabolism	PA1742	PA14_42010	IHMA87_03463	homolog_g1791	-211	3716792	3717212	+	IHMA87_03464	1		"Posttranslational modification, protein turnover, chaperones"	PA1741	PA14_42020	IHMA87_03464	homolog_g1790
IHMA87_1	peak278	2	117.41	3.95768	2036516	-43	2036159	2036579	+	IHMA87_01890	1		Transcription	PA3056	PA14_24580	IHMA87_01890	homolog_g3131	-82	2036414	2036834	-	IHMA87_01889	1		Function unknown	PA3057	PA14_24570	IHMA87_01889	homolog_g3132
IHMA87_1	peak454	1	117.37	3.756345	3024274	-286	3024160	3024580	+	IHMA87_02808	1	gcd	Carbohydrate transport and metabolism	PA2290	PA14_34970	IHMA87_02808	homolog_g2346
IHMA87_1	peak399	1	117.19	3.95547	2599213	-309	2598884	2599304	-	IHMA87_02466	1		Coenzyme transport and metabolism	PA2650	PA14_29830	IHMA87_02466	homolog_g2711
IHMA87_1	peak416	1	114.68	3.91246	2697845	-68	2697757	2698177	-	IHMA87_02559	1					IHMA87_02559	homolog_g6938
IHMA87_1	peak334	2	113.79	3.902975	2404696	-33	2404643	2405063	-	IHMA87_02268	2		General function prediction only	PA2803	PA14_27890	IHMA87_02268	homolog_g2870	-101	2404397	2404817	+	IHMA87_02269	1		Transcription	PA2802	PA14_27900	IHMA87_02269	homolog_g2869
IHMA87_2	peak1068	1	112.92	3.8878	163272	-39	163213	163633	-	IHMA87_06296	1					IHMA87_06296	homolog_g7772
IHMA87_1	peak395	1	112.79	3.855375	2557966	-313	2557633	2558053	-	IHMA87_02433	2					IHMA87_02433	homolog_g6902
IHMA87_1	peak427	2	112.1	3.87153	2796658	-26	2796284	2796704	+	IHMA87_02654	1		Transcription	PA2497	PA14_32360	IHMA87_02654	homolog_g2552	-69	2796569	2796989	-	IHMA87_02653	3		General function prediction only	PA2498	PA14_32350	IHMA87_02653	homolog_g2553
IHMA87_1	peak845	1	111.93	3.86876	5625414	-261	5625133	5625553	-	IHMA87_05296	8					IHMA87_05296	homolog_g7482
IHMA87_1	peak547	1	111.34	3.856395	3643894	-157	3643651	3644071	+	IHMA87_03385	5					IHMA87_03385	homolog_g7148
IHMA87_1	peak847	2	110.0	3.839505	5650879	-46	5650813	5651233	-	IHMA87_05324	1		Inorganic ion transport and metabolism	PA4837	PA14_63960	IHMA87_05324	homolog_g4971	-95	5650574	5650994	+	IHMA87_05325	1		Function unknown	PA4838	PA14_63970	IHMA87_05325	homolog_g4972
IHMA87_1	peak834	1	107.95	3.806195	5509958	-103	5509661	5510081	+	IHMA87_05176	1	cbpA	Signal transduction mechanisms	PA4704	PA14_62260	IHMA87_05176	homolog_g4827
IHMA87_1	peak886	1	107.9	3.80911	6016905	-73	6016578	6016998	+	IHMA87_05651	4	arcD	Amino acid transport and metabolism	PA5170	PA14_68300	IHMA87_05651	homolog_g5309
IHMA87_1	peak380	1	104.71	3.75541	2527725	18	2527723	2528143	-	IHMA87_02412	1					IHMA87_02412	homolog_g6881
IHMA87_1	peak957	2	104.17	3.75054	6352849	7	6352836	6353256	-	IHMA87_05956	1		Function unknown	PA5424	PA14_71590	IHMA87_05956	homolog_g5574	-300	6352529	6352949	-	IHMA87_05955	1		Function unknown	PA5423	PA14_71580	IHMA87_05955	homolog_g5573
IHMA87_1	peak918	1	103.63	3.73693	6167639	-8	6167247	6167667	+	IHMA87_05789	1					IHMA87_05789	homolog_g7532
IHMA87_2	peak1044	2	101.63	3.706465	116195	-45	116130	116550	-	IHMA87_06238	1					IHMA87_06238	homolog_g7714	-54	115849	116269	+	IHMA87_06239	1					IHMA87_06239	homolog_g7715
IHMA87_1	peak662	1	100.68	3.69205	4523006	-90	4522896	4523316	-	IHMA87_04236	4					IHMA87_04236	homolog_g7286
IHMA87_1	peak332	1	100.41	3.68704	2389654	-199	2389453	2389873	+	IHMA87_02252	1					IHMA87_02252	homolog_g6799
IHMA87_1	peak89	1	99.07	3.66202	670382	18	669964	670384	+	IHMA87_00625	3	trpG	Coenzyme transport and metabolism	PA0649	PA14_08340	IHMA87_00625	homolog_g670
IHMA87_1	peak331	1	98.84	3.4227100000000004	2389023	-4	2388627	2389047	+	IHMA87_02251	1					IHMA87_02251	homolog_g6798
IHMA87_1	peak52	1	96.99	3.630275	482133	-302	481811	482231	-	IHMA87_00434	1	dbpA	"Replication, recombination and repair"	PA0455	PA14_05950	IHMA87_00434	homolog_g473
IHMA87_2	peak1012	1	95.51	3.604625	48062	-327	47715	48135	-	IHMA87_06165	3					IHMA87_06165	homolog_g7641
IHMA87_1	peak512	1	94.33	3.585435	3500181	-69	3500092	3500512	-	IHMA87_03242	3		Cell wall/membrane/envelope biogenesis	PA1875	PA14_40250	IHMA87_03242	homolog_g1930
IHMA87_1	peak298	2	93.91	3.581415	2194194	-63	2194111	2194531	-	IHMA87_02046	1		General function prediction only	PA2918	PA14_26310	IHMA87_02046	homolog_g2990	-147	2193941	2194361	+	IHMA87_02047	2		Function unknown	PA2917	PA14_26330	IHMA87_02047	homolog_g2989
IHMA87_1	peak162	2	93.64	3.57909	1142521	-33	1142154	1142574	+	IHMA87_01066	8	narK1	Inorganic ion transport and metabolism	PA3877	PA14_13750	IHMA87_01066	homolog_g3973	-142	1142359	1142779	-	IHMA87_01065	2	narX	Signal transduction mechanisms	PA3878	PA14_13740	IHMA87_01065	homolog_g3974
IHMA87_1	peak253	2	93.39	3.57476	1860780	-56	1860704	1861124	-	IHMA87_01728	1		Function unknown	PA3216	PA14_22630	IHMA87_01728	homolog_g3299	-103	1860483	1860903	+	IHMA87_01729	1		Transcription	PA3215	PA14_22640	IHMA87_01729	homolog_g3298
IHMA87_1	peak233	1	93.36	3.5715650000000005	1738194	-32	1737826	1738246	+	IHMA87_01608	1		Cell motility	PA3340	PA14_20860	IHMA87_01608	homolog_g3428
IHMA87_1	peak493	1	91.69	3.543335	3404889	-226	3404643	3405063	-	IHMA87_03158	1	azoR2	Lipid transport and metabolism	PA1962	PA14_39150	IHMA87_03158	homolog_g2017
IHMA87_1	peak916	1	89.22	3.501585	6165987	-76	6165663	6166083	+	IHMA87_05788	1					IHMA87_05788	homolog_g7531
IHMA87_1	peak863	2	89.16	3.383645	5824535	4	5824131	5824551	+	IHMA87_05482	2		Signal transduction mechanisms	PA4998	PA14_66090	IHMA87_05482	homolog_g5134	-112	5824403	5824823	-	IHMA87_05481	2	msbA	Defense mechanisms	PA4997	PA14_66080	IHMA87_05481	homolog_g5133
IHMA87_1	peak423	2	88.12	3.483825	2736489	-69	2736400	2736820	-	IHMA87_02605	1	xthA	"Replication, recombination and repair"	PA2545	PA14_31650	IHMA87_02605	homolog_g2600	-156	2736245	2736665	+	IHMA87_02606	1		General function prediction only	PA2544	PA14_31660	IHMA87_02606	homolog_g2599
IHMA87_1	peak854	2	86.49	3.460315	5735671	-30	5735621	5736041	-	IHMA87_05406	3		Coenzyme transport and metabolism	PA4917	PA14_64940	IHMA87_05406	homolog_g5051	-80	5735351	5735771	+	IHMA87_05407	3		"Secondary metabolites biosynthesis, transport and catabolism"	PA4918	PA14_64950	IHMA87_05407	homolog_g5052
IHMA87_1	peak197	1	85.69	3.440105	1443937	-158	1443695	1444115	+	IHMA87_01332	3	pyrG	Nucleotide transport and metabolism	PA3637	PA14_17290	IHMA87_01332	homolog_g3731
IHMA87_1	peak749	1	85.46	3.438355	5180978	-144	5180722	5181142	+	IHMA87_04853	1					IHMA87_04853	homolog_g7392
IHMA87_1	peak492	2	84.67	3.42403	3385757	-66	3385671	3386091	-	IHMA87_03141	1				PA14_38920	IHMA87_03141	homolog_g6144	-346	3385391	3385811	-	IHMA87_03140	1	eraR	Transcription	PA1980	PA14_38900	IHMA87_03140	homolog_g2035
IHMA87_1	peak688	2	83.26	3.39879	4630294	-49	4629943	4630363	+	IHMA87_04345	1	alpR	Transcription	PA0906	PA14_52530	IHMA87_04345	homolog_g945	-123	4630151	4630571	-	IHMA87_04344	1	alpA	Function unknown	PA0907	PA14_52520	IHMA87_04344	homolog_g946
IHMA87_1	peak126	1	80.89	3.357835	854045	-251	853774	854194	-	IHMA87_00800	3		"Secondary metabolites biosynthesis, transport and catabolism"	PA4121	PA14_10650	IHMA87_00800	homolog_g4217
IHMA87_1	peak248	2	80.4	3.348665	1829414	-116	1829130	1829550	+	IHMA87_01695	1		Transcription	PA3249	PA14_21970	IHMA87_01695	homolog_g3332	-248	1829146	1829566	-	IHMA87_01694	1		Inorganic ion transport and metabolism	PA3250	PA14_21960	IHMA87_01694	homolog_g3333
IHMA87_1	peak694	1	80.08	3.344425	4650284	-329	4650213	4650633	+	IHMA87_04366	1			P6	P6	IHMA87_04366	homolog_g12
