## Supplementary Dataset 2 for "Determination of the Two-Component Systems regulatory network reveals core and accessory regulations across *Pseudomonas aeruginosa* lineages": CS16_PA2376-PA14_33920_PA14.tab

chrom	peakID	number_of_putative_targets	log(qvalue)	fold_enrichment	summit_position	dist_to_ATG_target1	prom_start_1	prom_end_1	strand_1	first_gene_ID_1	number_of_genes_in_operon_1	name_1	COG_1	PAO1_ID_1	PA14_ID_1	IHMA87_ID_1	homolog_group_1	putative_target_2
refseq|NC_008463.1|chromosome	peak959	2	9455.77	47.650165	4994298	-111	4994009	4994429	+	PA14_55940	1	flp	"Intracellular trafficking, secretion, and vesicular transport"	PA4306	PA14_55940	IHMA87_04607	homolog_g4413	-299	4993979	4994399	-	PA14_55930	7	rcpC	"Intracellular trafficking, secretion, and vesicular transport"	PA4305	PA14_55930	IHMA87_04606	homolog_g4412
refseq|NC_008463.1|chromosome	peak819	2	8616.31	41.755210000000005	4353267	-20	4352887	4353307	+	PA14_49020	1				PA14_49020		homolog_g6196	-108	4353139	4353559	-	PA14_49010	4				PA14_49010		homolog_g6195
refseq|NC_008463.1|chromosome	peak612	1	7336.19	18.895165	3176702	-87	3176595	3177015	-	PA14_35720	1				PA14_35720		homolog_g6105
refseq|NC_008463.1|chromosome	peak629	1	7321.1	39.395255000000006	3224453	-72	3224125	3224545	+	PA14_36190	1		Function unknown	PA2205	PA14_36190	IHMA87_02924	homolog_g2261
refseq|NC_008463.1|chromosome	peak565	1	6617.52	36.59325	2846686	-72	2846358	2846778	+	PA14_32780	2		"Intracellular trafficking, secretion, and vesicular transport"	PA2463	PA14_32780		homolog_g2518
refseq|NC_008463.1|chromosome	peak863	3	6050.28	30.962435	4586123	7	4586110	4586530	-	PA14_51580	1				PA14_51580		homolog_g6214	-252	4585851	4586271	-	PA14_51570	1				PA14_51570		homolog_g6213	-119	4585842	4586262	+	PA14_51590	1				PA14_51590		homolog_g6215
refseq|NC_008463.1|chromosome	peak305	2	6042.05	34.27444	1456067	-104	1455771	1456191	+	PA14_17010	1		Inorganic ion transport and metabolism	PA3660	PA14_17010	IHMA87_01308	homolog_g3754	-134	1455913	1456333	-	PA14_17000	1		Function unknown	PA3661	PA14_17000	IHMA87_01307	homolog_g3755
refseq|NC_008463.1|chromosome	peak12	1	6031.6	34.236655	54778	-131	54509	54929	+	PA14_00530	1		Function unknown	PA0042	PA14_00530		homolog_g54
refseq|NC_008463.1|chromosome	peak851	1	4933.1	28.707410000000003	4562425	-337	4562068	4562488	-	PA14_51330	1	nadA	Coenzyme transport and metabolism	PA1004	PA14_51330	IHMA87_04223	homolog_g1045
refseq|NC_008463.1|chromosome	peak383	1	4543.81	26.67149	1936488	-384	1936084	1936504	-	PA14_22220	2				PA14_22220		homolog_g5970
refseq|NC_008463.1|chromosome	peak776	1	3737.24	24.3243	4086305	-247	4086038	4086458	-	PA14_45960	1	lasR	Transcription	PA1430	PA14_45960	IHMA87_03737	homolog_g1476
refseq|NC_008463.1|chromosome	peak130	1	3672.04	24.035245	601328	-90	601018	601438	+	PA14_06950	1		Transcription	PA0533	PA14_06950	IHMA87_00511	homolog_g553
refseq|NC_008463.1|chromosome	peak693	1	3536.24	23.419130000000003	3676055	-137	3675898	3676318	-	PA14_41210	1	hupB	"Replication, recombination and repair"	PA1804	PA14_41210	IHMA87_03324	homolog_g1858
refseq|NC_008463.1|chromosome	peak1032	1	3464.11	21.136545	5303414	-71	5303085	5303505	+	PA14_59590	1				PA14_59590		homolog_g6326
refseq|NC_008463.1|chromosome	peak527	2	3303.35	22.32955	2647526	-21	2647147	2647567	+	PA14_30580	1		Transcription	PA2591	PA14_30580		homolog_g2651	-132	2647374	2647794	-	PA14_30570	1		Amino acid transport and metabolism	PA2592	PA14_30570	IHMA87_02515	homolog_g2652
refseq|NC_008463.1|chromosome	peak1085	2	2957.13	20.67941	5475397	-176	5475201	5475621	-	PA14_61320	1		Function unknown	PA4634	PA14_61320	IHMA87_05096	homolog_g4750	-250	5475247	5475667	+	PA14_61330	1		Function unknown	PA4635	PA14_61330	IHMA87_05097	homolog_g4751
refseq|NC_008463.1|chromosome	peak857	1	2894.96	20.39003	4578977	-92	4578669	4579089	+	PA14_51500	1		Function unknown	PA0989	PA14_51500	IHMA87_04240	homolog_g1030
refseq|NC_008463.1|chromosome	peak277	1	2852.93	20.162745	1301043	-83	1300726	1301146	+	PA14_15350	1				PA14_15350		homolog_g5916
refseq|NC_008463.1|chromosome	peak50	1	2619.84	18.269655	278392	-118	278110	278530	+	PA14_03163	2				PA14_03163		homolog_g5849
refseq|NC_008463.1|chromosome	peak1227	1	2287.55	17.386255	6228324	-70	6227994	6228414	+	PA14_69850	1		Cell wall/membrane/envelope biogenesis	PA5291	PA14_69850		homolog_g5435
refseq|NC_008463.1|chromosome	peak927	1	2204.43	16.50043	4861561	-116	4861425	4861845	-	PA14_54860	1				PA14_54860		homolog_g6236
refseq|NC_008463.1|chromosome	peak131	2	2092.2	16.38111	607548	-95	607433	607853	-	PA14_07000	1	dsbB	"Posttranslational modification, protein turnover, chaperones"	PA0538	PA14_07000	IHMA87_00516	homolog_g558	-134	607282	607702	+	PA14_07010	1		General function prediction only	PA0539	PA14_07010	IHMA87_00517	homolog_g559
refseq|NC_008463.1|chromosome	peak362	2	2061.5	16.21664	1816850	-175	1816655	1817075	-	PA14_21020	7		"Secondary metabolites biosynthesis, transport and catabolism"	PA3327	PA14_21020		homolog_g3415	-307	1816757	1817177	+	PA14_21030	1		"Intracellular trafficking, secretion, and vesicular transport"	PA3326	PA14_21030	IHMA87_01612	homolog_g3414
refseq|NC_008463.1|chromosome	peak1051	1	2054.18	15.69525	5346231	-233	5346064	5346484	+	PA14_60040	2				PA14_60040	IHMA87_04991	homolog_g6368
refseq|NC_008463.1|chromosome	peak937	1	1851.53	15.105365	4878531	4	4878515	4878935	-	PA14_54940	4				PA14_54940		homolog_g6244
refseq|NC_008463.1|chromosome	peak1093	1	1842.76	15.057905000000002	5502006	-83	5501903	5502323	-	PA14_61650	1	pagL	Function unknown	PA4661	PA14_61650	IHMA87_05120	homolog_g4777
refseq|NC_008463.1|chromosome	peak197	1	1828.53	14.991025	895437	-58	895359	895779	-	PA14_10360	1		Function unknown	PA4141	PA14_10360		homolog_g4237
refseq|NC_008463.1|chromosome	peak389	1	1588.09	13.55838	1961032	9	1961021	1961441	-	PA14_22530	2				PA14_22530		homolog_g5980
refseq|NC_008463.1|chromosome	peak398	2	1565.62	13.54648	2000098	-61	1999759	2000179	+	PA14_23070	3	zwf	Carbohydrate transport and metabolism	PA3183	PA14_23070	IHMA87_01763	homolog_g3266	-126	1999952	2000372	-	PA14_23060	1		Transcription	PA3184	PA14_23060	IHMA87_01762	homolog_g3267
refseq|NC_008463.1|chromosome	peak1026	1	1564.87	13.5407	5291302	-221	5291061	5291481	-	PA14_59410	1				PA14_59410		homolog_g6311
refseq|NC_008463.1|chromosome	peak780	2	1550.23	13.459975	4127882	-97	4127765	4128185	-	PA14_46390	1		Function unknown	PA1394	PA14_46390		homolog_g1440	-367	4127495	4127915	-	PA14_46380	1		Function unknown	PA1395	PA14_46380	IHMA87_03792	homolog_g1441
refseq|NC_008463.1|chromosome	peak1064	1	1462.26	12.954145	5370201	-272	5369909	5370329	-	PA14_60270	1		Amino acid transport and metabolism	PA4548	PA14_60270	IHMA87_05009	homolog_g4662
refseq|NC_008463.1|chromosome	peak1018	1	1381.73	11.803999999999998	5274939	-385	5274924	5275344	+	PA14_59220	1	pyoS5	Function unknown	PA0985	PA14_59220		homolog_g1026
refseq|NC_008463.1|chromosome	peak77	1	1272.56	11.759345	307772	-106	307646	308066	-	PA14_03360	2				PA14_03360		homolog_g5862
refseq|NC_008463.1|chromosome	peak1201	1	1247.54	11.72202	6082363	-89	6082052	6082472	+	PA14_68170	4	rmlB	Cell wall/membrane/envelope biogenesis	PA5161	PA14_68170	IHMA87_05642	homolog_g5300
refseq|NC_008463.1|chromosome	peak621	1	1235.02	11.646595	3190718	-270	3190588	3191008	+	PA14_35860	3				PA14_35860		homolog_g6119
refseq|NC_008463.1|chromosome	peak1282	2	1197.48	11.423775	6504846	-39	6504787	6505207	-	PA14_73040	1	amiA	Cell wall/membrane/envelope biogenesis	PA5538	PA14_73040	IHMA87_06082	homolog_g5690	-61	6504507	6504927	+	PA14_73050	3		Function unknown	PA5539	PA14_73050	IHMA87_06083	homolog_g5691
refseq|NC_008463.1|chromosome	peak26	1	1161.17	9.817625	141382	-201	141161	141581	-	PA14_01500	1		Transcription	PA0123	PA14_01500	IHMA87_00126	homolog_g135
refseq|NC_008463.1|chromosome	peak686	2	1142.97	11.094305	3637780	-91	3637471	3637891	+	PA14_40770	2	cysI	Inorganic ion transport and metabolism	PA1838	PA14_40770	IHMA87_03289	homolog_g1893	-140	3637620	3638040	-	PA14_40750	1				PA14_40750		homolog_g6157
refseq|NC_008463.1|chromosome	peak602	1	1133.03	11.037635	3090809	-76	3090485	3090905	+	PA14_34810	1	ambB	"Secondary metabolites biosynthesis, transport and catabolism"	PA2305	PA14_34810		homolog_g2361
refseq|NC_008463.1|chromosome	peak836	1	1122.34	10.97334	4462429	-85	4462324	4462744	-	PA14_50220	3	fleQ	Signal transduction mechanisms	PA1097	PA14_50220	IHMA87_04108	homolog_g1140
refseq|NC_008463.1|chromosome	peak413	2	1113.45	10.922065	2084783	-85	2084468	2084888	+	PA14_23990	9	xcpR	Cell motility	PA3103	PA14_23990	IHMA87_01842	homolog_g3181	-135	2084628	2085048	-	PA14_23980	2	xcpP	Function unknown	PA3104	PA14_23980	IHMA87_01841	homolog_g3182
refseq|NC_008463.1|chromosome	peak1088	1	1106.77	10.832215	5486801	-230	5486631	5487051	+	PA14_61500	6		Function unknown	PA4648	PA14_61500		homolog_g4764
refseq|NC_008463.1|chromosome	peak1129	2	1091.81	10.786090000000002	5694569	-61	5694488	5694908	-	PA14_63890	1		General function prediction only	PA4832	PA14_63890	IHMA87_05319	homolog_g4966	-170	5694339	5694759	+	PA14_63900	1		General function prediction only	PA4833	PA14_63900	IHMA87_05320	homolog_g4967
refseq|NC_008463.1|chromosome	peak815	1	1072.59	10.500609999999998	4345379	-298	4345061	4345481	-	PA14_48870	1		"Cell cycle control, cell division, chromosome partitioning"	PA1192	PA14_48870	IHMA87_04024	homolog_g1236
refseq|NC_008463.1|chromosome	peak478	2	1057.31	10.57159	2463204	-24	2462828	2463248	+	PA14_28580	2				PA14_28580	IHMA87_02334	homolog_g6021	-133	2463051	2463471	-	PA14_28570	2	endA	"Replication, recombination and repair"	PA2749	PA14_28570	IHMA87_02333	homolog_g2813
refseq|NC_008463.1|chromosome	peak1048	2	1025.96	10.377875	5341227	-79	5341128	5341548	-	PA14_59970	1				PA14_59970		homolog_g6361	-130	5340957	5341377	+	PA14_59980	2				PA14_59980		homolog_g6362
refseq|NC_008463.1|chromosome	peak962	2	1025.91	10.37781	5045456	-6	5045430	5045850	-	PA14_56600	1		Function unknown	PA4353	PA14_56600	IHMA87_04668	homolog_g4460	-147	5045203	5045623	+	PA14_56620	3		Transcription	PA4354	PA14_56620	IHMA87_04669	homolog_g4461
refseq|NC_008463.1|chromosome	peak752	1	919.53	9.712935	3964351	-221	3964172	3964592	+	PA14_44520	2		Inorganic ion transport and metabolism	PA1541	PA14_44520	IHMA87_03633	homolog_g1588
refseq|NC_008463.1|chromosome	peak524	1	872.82	9.40933	2637833	-163	2637596	2638016	+	PA14_30460	4		Energy production and conversion	PA2600	PA14_30460		homolog_g2660
refseq|NC_008463.1|chromosome	peak266	1	857.76	9.30856	1253775	-61	1253436	1253856	+	PA14_14710	8	iscR	Transcription	PA3815	PA14_14710	IHMA87_01138	homolog_g3909
refseq|NC_008463.1|chromosome	peak1022	1	853.36	9.27802	5287517	-131	5287248	5287668	+	PA14_59360	1				PA14_59360	IHMA87_04918	homolog_g6305
refseq|NC_008463.1|chromosome	peak783	2	851.43	9.231645	4142353	-48	4142001	4142421	+	PA14_46540	1				PA14_46540		homolog_g6176	-102	4142231	4142651	-	PA14_46530	1				PA14_46530		homolog_g6175
refseq|NC_008463.1|chromosome	peak319	2	828.76	9.121814999999998	1521958	-30	1521588	1522008	+	PA14_17700	2		"Translation, ribosomal structure and biogenesis"	PA3601	PA14_17700	IHMA87_01369	homolog_g3694	-214	1521724	1522144	-	PA14_17690	1		Amino acid transport and metabolism	PA3602	PA14_17690	IHMA87_01368	homolog_g3695
refseq|NC_008463.1|chromosome	peak1262	1	801.81	8.798200000000001	6408566	-63	6408229	6408649	+	PA14_71900	1		Function unknown	PA5446	PA14_71900	IHMA87_05980	homolog_g5596
refseq|NC_008463.1|chromosome	peak589	2	792.35	8.875175	2990372	-14	2990338	2990758	-	PA14_33690	2	pvdE	Inorganic ion transport and metabolism	PA2397	PA14_33690	IHMA87_02758	homolog_g2453	-364	2990336	2990756	+	PA14_33700	1	pvdF	Nucleotide transport and metabolism	PA2396	PA14_33700	IHMA87_02759	homolog_g2452
refseq|NC_008463.1|chromosome	peak455	1	779.15	8.788609999999998	2347277	-46	2347211	2347631	-	PA14_26970	1		Signal transduction mechanisms	PA2870	PA14_26970	IHMA87_02095	homolog_g2942
refseq|NC_008463.1|chromosome	peak878	2	772.83	8.75015	4620823	-38	4620765	4621185	-	PA14_52070	1		Transcription	PA0942	PA14_52070		homolog_g982	-78	4620501	4620921	+	PA14_52080	3		"Posttranslational modification, protein turnover, chaperones"	PA0941	PA14_52080		homolog_g981
refseq|NC_008463.1|chromosome	peak652	2	767.28	8.71182	3421593	-72	3421501	3421921	-	PA14_38380	1		Transcription	PA2020	PA14_38380	IHMA87_03097	homolog_g2075	-93	3421286	3421706	+	PA14_38395	2		Cell wall/membrane/envelope biogenesis	PA2019	PA14_38395	IHMA87_03098	homolog_g2074
refseq|NC_008463.1|chromosome	peak510	2	750.26	8.59247	2568026	-48	2567958	2568378	-	PA14_29620	1	fphR	Transcription	PA2665	PA14_29620	IHMA87_02444	homolog_g2726	-107	2567733	2568153	+	PA14_29640	1	fhp	Energy production and conversion	PA2664	PA14_29640	IHMA87_02445	homolog_g2725
refseq|NC_008463.1|chromosome	peak648	2	744.93	8.560755	3389897	-138	3389635	3390055	+	PA14_38000	2				PA14_38000		homolog_g6143	-190	3389687	3390107	-	PA14_37990	2		Transcription	PA2050	PA14_37990		homolog_g2105
refseq|NC_008463.1|chromosome	peak456	1	742.12	8.539875	2352317	-174	2352091	2352511	+	PA14_27070	1		Function unknown	PA2864	PA14_27070	IHMA87_02101	homolog_g2936
refseq|NC_008463.1|chromosome	peak84	1	732.98	8.388349999999999	312765	-266	312479	312899	-	PA14_03400	2				PA14_03400		homolog_g5866
refseq|NC_008463.1|chromosome	peak117	1	700.27	8.257005	530654	-180	530454	530874	-	PA14_05990	1		Carbohydrate transport and metabolism	PA0458	PA14_05990	IHMA87_00439	homolog_g477
refseq|NC_008463.1|chromosome	peak469	2	672.91	8.069455	2416630	-39	2416571	2416991	-	PA14_27910	1		General function prediction only	PA2801	PA14_27910	IHMA87_02270	homolog_g2868	-64	2416294	2416714	+	PA14_27920	1		Cell wall/membrane/envelope biogenesis	PA2800	PA14_27920	IHMA87_02271	homolog_g2867
refseq|NC_008463.1|chromosome	peak108	2	672.15	8.059085000000001	486524	-24	486480	486900	-	PA14_05520	1	mexR	Transcription	PA0424	PA14_05520	IHMA87_00404	homolog_g442	-251	486375	486795	+	PA14_05530	3	mexA	Cell wall/membrane/envelope biogenesis	PA0425	PA14_05530	IHMA87_00405	homolog_g443
refseq|NC_008463.1|chromosome	peak545	1	667.15	8.025115	2715783	-287	2715476	2715896	-	PA14_31230	1				PA14_31230		homolog_g6076
refseq|NC_008463.1|chromosome	peak39	1	666.97	8.02862	220687	-150	220437	220857	+	PA14_02450	3	pntAA	Energy production and conversion	PA0195	PA14_02450	IHMA87_00186	homolog_g207
refseq|NC_008463.1|chromosome	peak988	1	647.25	7.886865	5200489	-168	5200257	5200677	+	PA14_58390	1		Amino acid transport and metabolism	PA4500	PA14_58390	IHMA87_04822	homolog_g4610
refseq|NC_008463.1|chromosome	peak534	2	630.85	7.768605000000001	2666592	-54	2666518	2666938	-	PA14_30730	1		Function unknown	PA2581	PA14_30730	IHMA87_02543	homolog_g2639	-370	2666562	2666982	+	PA14_30740	1		General function prediction only	PA2580	PA14_30740	IHMA87_02547	homolog_g2638
refseq|NC_008463.1|chromosome	peak4	2	627.09	7.7428	8437	-98	8319	8739	-	PA14_00070	2		Amino acid transport and metabolism	PA0006	PA14_00070	IHMA87_00006	homolog_g18	-234	8271	8691	+	PA14_00080	1		Function unknown	PA0007	PA14_00080		homolog_g19
refseq|NC_008463.1|chromosome	peak806	1	614.55	7.65649	4285471	-292	4285159	4285579	-	PA14_48140	1		Function unknown	PA1245	PA14_48140	IHMA87_03988	homolog_g1289
refseq|NC_008463.1|chromosome	peak9	1	611.03	7.62462	40980	-153	40733	41153	+	PA14_00490	2		"Intracellular trafficking, secretion, and vesicular transport"	PA0040	PA14_00490	IHMA87_00042	homolog_g52
refseq|NC_008463.1|chromosome	peak44	2	606.55	7.591724999999999	263384	-193	263177	263597	+	PA14_03000	1		General function prediction only	PA0242	PA14_03000	IHMA87_00229	homolog_g255	-354	263010	263430	-	PA14_02990	1		Carbohydrate transport and metabolism	PA0241	PA14_02990	IHMA87_00228	homolog_g254
refseq|NC_008463.1|chromosome	peak16	2	599.11	7.542315	97566	-157	97389	97809	-	PA14_00980	5				PA14_00980		homolog_g5843	-211	97377	97797	+	PA14_00990	4		Function unknown	PA0082	PA14_00990	IHMA87_00084	homolog_g94
refseq|NC_008463.1|chromosome	peak429	2	579.39	7.40296	2155102	-150	2154932	2155352	-	PA14_24650	1	rmf	"Translation, ribosomal structure and biogenesis"	PA3049	PA14_24650	IHMA87_01897	homolog_g3124	-312	2155014	2155434	+	PA14_24665	2				PA14_24665		homolog_g5998
refseq|NC_008463.1|chromosome	peak282	2	578.59	7.39597	1311698	-160	1311458	1311878	+	PA14_15490	1				PA14_15490		homolog_g5929	-376	1311674	1312094	+	PA14_15500	1				PA14_15500		homolog_g5930
refseq|NC_008463.1|chromosome	peak280	2	559.61	7.2547	1303779	-56	1303703	1304123	-	PA14_15360	1				PA14_15360		homolog_g5917	-273	1303652	1304072	+	PA14_15380	2				PA14_15380		homolog_g5919
refseq|NC_008463.1|chromosome	peak689	2	553.65	7.21057	3654614	-101	3654493	3654913	-	PA14_40980	1		Lipid transport and metabolism	PA1821	PA14_40980	IHMA87_03306	homolog_g1876	-123	3654337	3654757	+	PA14_41000	1	nhaB	Inorganic ion transport and metabolism	PA1820	PA14_41000	IHMA87_03307	homolog_g1875
refseq|NC_008463.1|chromosome	peak466	1	545.77	7.15204	2406424	-272	2406132	2406552	-	PA14_27730	1		Lipid transport and metabolism	PA2815	PA14_27730	IHMA87_02256	homolog_g2882
refseq|NC_008463.1|chromosome	peak29	1	543.53	7.140125	182626	-56	182282	182702	+	PA14_01990	1		Function unknown	PA0160	PA14_01990	IHMA87_00162	homolog_g172
refseq|NC_008463.1|chromosome	peak552	2	535.66	7.07375	2749461	-22	2749083	2749503	+	PA14_31640	1		Amino acid transport and metabolism	PA2546	PA14_31640		homolog_g2601	-82	2749359	2749779	-	PA14_31630	1		Transcription	PA2547	PA14_31630		homolog_g2602
refseq|NC_008463.1|chromosome	peak367	1	529.46	7.03588	1841969	-92	1841661	1842081	+	PA14_21280	2		Function unknown	PA3305	PA14_21280	IHMA87_01635	homolog_g3392
refseq|NC_008463.1|chromosome	peak956	2	523.96	6.992395	4946472	-150	4946302	4946722	-	PA14_55580	1	hemO	Inorganic ion transport and metabolism	PA0672	PA14_55580	IHMA87_04573	homolog_g698	-156	4946228	4946648	+	PA14_55590	3		Function unknown	PA0671	PA14_55590	IHMA87_04574	homolog_g697
refseq|NC_008463.1|chromosome	peak102	1	523.13	6.989245	424534	-336	424178	424598	-	PA14_04790	1		Function unknown	PA0365	PA14_04790	IHMA87_00342	homolog_g381
refseq|NC_008463.1|chromosome	peak1149	1	519.65	6.96073	5812954	-155	5812779	5813199	-	PA14_65200	2	rnr	Transcription	PA4937	PA14_65200	IHMA87_05427	homolog_g5071
refseq|NC_008463.1|chromosome	peak709	1	513.61	6.914205	3728048	-217	3727811	3728231	-	PA14_41750	1		Lipid transport and metabolism	PA1764	PA14_41750	IHMA87_03441	homolog_g1813
refseq|NC_008463.1|chromosome	peak1259	2	505.64	6.85471	6395009	-33	6394956	6395376	-	PA14_71780	1		Transcription	PA5438	PA14_71780	IHMA87_05971	homolog_g5588	-53	6394662	6395082	+	PA14_71800	1		Carbohydrate transport and metabolism	PA5439	PA14_71800	IHMA87_05972	homolog_g5589
refseq|NC_008463.1|chromosome	peak1079	1	504.0	6.768675	5456907	-109	5456778	5457198	-	PA14_61180	1		Function unknown	PA4623	PA14_61180	IHMA87_05084	homolog_g4739
refseq|NC_008463.1|chromosome	peak1024	1	499.83	6.66073	5289174	-173	5288981	5289401	-	PA14_59370	1				PA14_59370	IHMA87_04916	homolog_g6307
refseq|NC_008463.1|chromosome	peak1123	1	498.61	6.799855	5657699	-276	5657575	5657995	+	PA14_63450	1				PA14_63450		homolog_g6393
refseq|NC_008463.1|chromosome	peak220	1	494.46	6.59228	981899	-30	981849	982269	-	PA14_11270	1	oprG	Cell wall/membrane/envelope biogenesis	PA4067	PA14_11270	IHMA87_00858	homolog_g4163
refseq|NC_008463.1|chromosome	peak809	2	492.11	6.75145	4306069	-18	4306031	4306451	-	PA14_48420	1		Transcription	PA1226	PA14_48420	IHMA87_04001	homolog_g1270	-88	4305757	4306177	+	PA14_48440	1		General function prediction only	PA1225	PA14_48440	IHMA87_04002	homolog_g1269
refseq|NC_008463.1|chromosome	peak1253	1	484.24	6.6912400000000005	6355141	-64	6354805	6355225	+	PA14_71320	2		Function unknown	PA5402	PA14_71320	IHMA87_05933	homolog_g5552
refseq|NC_008463.1|chromosome	peak724	1	483.96	6.415845	3831199	-11	3831168	3831588	-	PA14_43050	4	hisA2	Function unknown	PA1656	PA14_43050	IHMA87_03512	homolog_g1705
refseq|NC_008463.1|chromosome	peak987	2	479.49	6.652295	5194087	-19	5193706	5194126	+	PA14_58330	1		Function unknown	PA4495	PA14_58330	IHMA87_04817	homolog_g4605	-258	5193809	5194229	-	PA14_58320	2	roxS	Signal transduction mechanisms	PA4494	PA14_58320	IHMA87_04816	homolog_g4604
refseq|NC_008463.1|chromosome	peak151	1	466.49	6.555529999999999	712373	-88	712061	712481	+	PA14_08310	3		Function unknown	PA0646	PA14_08310		homolog_g667
refseq|NC_008463.1|chromosome	peak1020	2	465.64	6.1318	5277251	-80	5277151	5277571	-	PA14_59230	1		Function unknown	PA0984	PA14_59230		homolog_g1025	-192	5277043	5277463	+	PA14_59240	1				PA14_59240	IHMA87_04927	homolog_g6296
refseq|NC_008463.1|chromosome	peak834	2	464.13	6.53664	4444284	-122	4444142	4444562	-	PA14_49970	1		Defense mechanisms	PA1113	PA14_49970	IHMA87_04091	homolog_g1157	-349	4444233	4444653	+	PA14_49990	1				PA14_49990	IHMA87_04092	homolog_g6204
refseq|NC_008463.1|chromosome	peak41	2	462.02	6.52008	244780	7	244767	245187	-	PA14_02740	1	ergA	Carbohydrate transport and metabolism	PA0224	PA14_02740	IHMA87_00214	homolog_g237	-162	244542	244962	+	PA14_02750	1	erfA	Function unknown	PA0225	PA14_02750	IHMA87_00215	homolog_g238
refseq|NC_008463.1|chromosome	peak656	1	458.04	6.490684999999999	3469189	-25	3469144	3469564	-	PA14_38920	3				PA14_38920	IHMA87_03141	homolog_g6144
refseq|NC_008463.1|chromosome	peak981	1	455.11	6.469855000000001	5156442	-19	5156061	5156481	+	PA14_57940	5	rpoN	Transcription	PA4462	PA14_57940	IHMA87_04784	homolog_g4572
refseq|NC_008463.1|chromosome	peak813	1	453.86	6.45769	4338804	-14	4338770	4339190	-	PA14_48800	2		Cell wall/membrane/envelope biogenesis	PA1198	PA14_48800	IHMA87_04018	homolog_g1242
refseq|NC_008463.1|chromosome	peak1052	1	447.75	6.37964	5347808	-204	5347612	5348032	+	PA14_60070	2				PA14_60070		homolog_g6371
refseq|NC_008463.1|chromosome	peak394	2	440.65	6.35321	1968814	-18	1968776	1969196	-	PA14_22630	1		Function unknown	PA3216	PA14_22630	IHMA87_01728	homolog_g3299	-125	1968539	1968959	+	PA14_22640	1		Transcription	PA3215	PA14_22640	IHMA87_01729	homolog_g3298
refseq|NC_008463.1|chromosome	peak1143	2	438.47	6.34004	5784781	-301	5784460	5784880	-	PA14_64900	1		Amino acid transport and metabolism	PA4913	PA14_64900	IHMA87_05402	homolog_g5047	-319	5784700	5785120	+	PA14_64910	2		Transcription	PA4914	PA14_64910	IHMA87_05403	homolog_g5048
refseq|NC_008463.1|chromosome	peak1146	2	435.34	6.31213	5793634	-121	5793355	5793775	+	PA14_65010	1		General function prediction only	PA4923	PA14_65010	IHMA87_05412	homolog_g5057	-155	5793459	5793879	-	PA14_65000	1	azu	Energy production and conversion	PA4922	PA14_65000	IHMA87_05411	homolog_g5056
refseq|NC_008463.1|chromosome	peak1237	1	425.13	6.229125	6273346	-284	6273042	6273462	-	PA14_70340	1	sphB	Energy production and conversion	PA5328	PA14_70340	IHMA87_05853	homolog_g5473
