## Supplementary Dataset 2 for "Determination of the Two-Component Systems regulatory network reveals core and accessory regulations across *Pseudomonas aeruginosa* lineages": CS16_PA2376_PAO1.tab

chrom	peakID	number_of_putative_targets	log(qvalue)	fold_enrichment	summit_position	dist_to_ATG_target1	prom_start_1	prom_end_1	strand_1	first_gene_ID_1	number_of_genes_in_operon_1	name_1	COG_1	PAO1_ID_1	PA14_ID_1	IHMA87_ID_1	homolog_group_1	putative_target_2
refseq|NC_002516.2|chromosome	peak392	1	329.18	7.471450000000001	2424473	-73	2424380	2424800	-	PA2205	1		Function unknown	PA2205	PA14_36190	IHMA87_02924	homolog_g2261
refseq|NC_002516.2|chromosome	peak95	1	324.58	7.41415	591360	-85	591045	591465	+	PA0533	1		Transcription	PA0533	PA14_06950	IHMA87_00511	homolog_g553
refseq|NC_002516.2|chromosome	peak455	1	259.37	6.5276	2780677	-63	2780594	2781014	-	PA2463	2		"Intracellular trafficking, secretion, and vesicular transport"	PA2463	PA14_32780		homolog_g2518
refseq|NC_002516.2|chromosome	peak764	2	226.24	5.56313	4830854	-110	4830564	4830984	+	PA4306	1	flp	"Intracellular trafficking, secretion, and vesicular transport"	PA4306	PA14_55940	IHMA87_04607	homolog_g4413	-300	4830534	4830954	-	PA4305	7	rcpC	"Intracellular trafficking, secretion, and vesicular transport"	PA4305	PA14_55930	IHMA87_04606	homolog_g4412
refseq|NC_002516.2|chromosome	peak824	2	224.83	6.142345000000001	5203417	-175	5203222	5203642	-	PA4634	1		Function unknown	PA4634	PA14_61320	IHMA87_05096	homolog_g4750	-251	5203268	5203688	+	PA4635	1		Function unknown	PA4635	PA14_61330	IHMA87_05097	homolog_g4751
refseq|NC_002516.2|chromosome	peak508	2	217.31	6.194205	3110746	-155	3110501	3110921	+	PA2749	2	endA	"Replication, recombination and repair"	PA2749	PA14_28570	IHMA87_02333	homolog_g2813	-221	3110505	3110925	-	PA2748	1		"Translation, ribosomal structure and biogenesis"	PA2748	PA14_28590	IHMA87_02335	homolog_g2812
refseq|NC_002516.2|chromosome	peak307	1	210.25	6.000465	1906578	-264	1906442	1906862	+	PA1764	1		Lipid transport and metabolism	PA1764	PA14_41750	IHMA87_03441	homolog_g1813
refseq|NC_002516.2|chromosome	peak420	1	197.15	5.776535	2545021	-75	2544926	2545346	-	PA2305	1	ambB	"Secondary metabolites biosynthesis, transport and catabolism"	PA2305	PA14_34810		homolog_g2361
refseq|NC_002516.2|chromosome	peak654	2	196.69	5.7821750000000005	4101950	-101	4101829	4102249	-	PA3660	1		Inorganic ion transport and metabolism	PA3660	PA14_17010	IHMA87_01308	homolog_g3754	-137	4101687	4102107	+	PA3661	1		Function unknown	PA3661	PA14_17000	IHMA87_01307	homolog_g3755
refseq|NC_002516.2|chromosome	peak128	1	193.87	4.866425	726975	-161	726736	727156	+	PA0668.5	1		Function unknown	PA0668.5			homolog_g694
refseq|NC_002516.2|chromosome	peak771	1	191.51	5.674765000000001	4939305	-28	4939257	4939677	-	PA4406.1	2		Function unknown	PA4406.1			homolog_g4514
refseq|NC_002516.2|chromosome	peak195	1	189.29	5.42667	1070940	-86	1070834	1071254	-	PA0989	1		Function unknown	PA0989	PA14_51500	IHMA87_04240	homolog_g1030
refseq|NC_002516.2|chromosome	peak949	1	182.85	4.90175	6043487	-344	6043123	6043543	-	PA5369.4	1		Function unknown	PA5369.4			homolog_g5518
refseq|NC_002516.2|chromosome	peak757	1	181.28	4.57059	4788859	-166	4788673	4789093	-	PA4280.1	1		Function unknown	PA4280.1			homolog_g4383
refseq|NC_002516.2|chromosome	peak946	1	172.21	4.372254999999999	6039867	-164	6039683	6040103	-	PA5369.1	1		Function unknown	PA5369.1			homolog_g5515
refseq|NC_002516.2|chromosome	peak837	1	168.51	4.6844850000000005	5268032	-373	5267639	5268059	-	PA4690.4	1		Function unknown	PA4690.4			homolog_g4812
refseq|NC_002516.2|chromosome	peak768	2	166.2	5.008735	4881919	-19	4881880	4882300	-	PA4353	1		Function unknown	PA4353	PA14_56600	IHMA87_04668	homolog_g4460	-134	4881653	4882073	+	PA4354	3		Transcription	PA4354	PA14_56620	IHMA87_04669	homolog_g4461
refseq|NC_002516.2|chromosome	peak562	1	164.43	4.702814999999999	3526852	-174	3526658	3527078	-	PA3141	1	wbpM	Carbohydrate transport and metabolism	PA3141	PA14_23470	IHMA87_01797	homolog_g3224
refseq|NC_002516.2|chromosome	peak760	1	164.14	4.42426	4792470	-339	4792111	4792531	-	PA4280.4	1		Function unknown	PA4280.4			homolog_g4386
refseq|NC_002516.2|chromosome	peak586	2	163.62	5.24891	3605141	-9	3604750	3605170	+	PA3216	1		Function unknown	PA3216	PA14_22630	IHMA87_01728	homolog_g3299	-134	3604987	3605407	-	PA3215	1		Transcription	PA3215	PA14_22640	IHMA87_01729	homolog_g3298
refseq|NC_002516.2|chromosome	peak125	1	163.61	4.559285	723331	-365	723296	723716	+	PA0668.2	1		Function unknown	PA0668.2			homolog_g691
refseq|NC_002516.2|chromosome	peak68	1	162.51	5.297635	409743	-294	409429	409849	-	PA0365	1		Function unknown	PA0365	PA14_04790	IHMA87_00342	homolog_g381
refseq|NC_002516.2|chromosome	peak335	1	162.01	4.692745	1996841	-35	1996786	1997206	-	PA1838	2	cysI	Inorganic ion transport and metabolism	PA1838	PA14_40770	IHMA87_03289	homolog_g1893
refseq|NC_002516.2|chromosome	peak834	1	156.88	4.171125	5264386	-167	5264199	5264619	-	PA4690.1	1		Function unknown	PA4690.1			homolog_g4809
refseq|NC_002516.2|chromosome	peak497	1	150.18	4.443015	3089807	-194	3089593	3090013	-	PA2730	1		Function unknown	PA2730			homolog_g2792
refseq|NC_002516.2|chromosome	peak262	1	146.07	4.631805	1557938	-233	1557771	1558191	+	PA1430	1	lasR	Transcription	PA1430	PA14_45960	IHMA87_03737	homolog_g1476
refseq|NC_002516.2|chromosome	peak229	2	136.1	4.8876100000000005	1402035	-30	1401985	1402405	-	PA1290	1		Transcription	PA1290	PA14_47520		homolog_g1335	-82	1401717	1402137	+	PA1291	1		General function prediction only	PA1291	PA14_47510		homolog_g1336
refseq|NC_002516.2|chromosome	peak928	1	135.96	4.690475	5935662	-326	5935588	5936008	+	PA5271	1		Function unknown	PA5271	PA14_69600	IHMA87_05752	homolog_g5415
refseq|NC_002516.2|chromosome	peak177	2	129.9	4.2498450000000005	1030690	-34	1030636	1031056	-	PA0941	3		"Posttranslational modification, protein turnover, chaperones"	PA0941	PA14_52080		homolog_g981	-82	1030372	1030792	+	PA0942	1		Transcription	PA0942	PA14_52070		homolog_g982
refseq|NC_002516.2|chromosome	peak514	1	122.9	4.30569	3150522	-88	3150414	3150834	-	PA2793	1		Function unknown	PA2793	PA14_28000	IHMA87_02280	homolog_g2860
refseq|NC_002516.2|chromosome	peak44	1	122.84	3.823405	291210	-206	290984	291404	-	PA0259	1		Function unknown	PA0259	PA14_03190	IHMA87_01086	homolog_g272
refseq|NC_002516.2|chromosome	peak526	1	120.13	4.459905	3222101	-49	3221750	3222170	+	PA2870	1		Signal transduction mechanisms	PA2870	PA14_26970	IHMA87_02095	homolog_g2942
refseq|NC_002516.2|chromosome	peak483	1	119.48	4.4979	2997527	-313	2997440	2997860	+	PA2650	1		Coenzyme transport and metabolism	PA2650	PA14_29830	IHMA87_02466	homolog_g2711
refseq|NC_002516.2|chromosome	peak415	1	114.8	4.26572	2521398	-294	2521084	2521504	-	PA2290	1	gcd	Carbohydrate transport and metabolism	PA2290	PA14_34970	IHMA87_02808	homolog_g2346
refseq|NC_002516.2|chromosome	peak592	1	113.75	4.222085	3627195	-314	3627109	3627529	+	PA3240	1		General function prediction only	PA3240	PA14_22075	IHMA87_01704	homolog_g3323
refseq|NC_002516.2|chromosome	peak560	1	112.84	4.28006	3517675	-253	3517528	3517948	+	PA3136	1		Defense mechanisms	PA3136	PA14_23530	IHMA87_01803	homolog_g3218
refseq|NC_002516.2|chromosome	peak555	2	112.27	4.4308	3483498	-76	3483402	3483822	-	PA3103	9	xcpR	Cell motility	PA3103	PA14_23990	IHMA87_01842	homolog_g3181	-144	3483242	3483662	+	PA3104	2	xcpP	Function unknown	PA3104	PA14_23980	IHMA87_01841	homolog_g3182
refseq|NC_002516.2|chromosome	peak961	2	111.88	4.156805	6122087	-34	6122033	6122453	-	PA5438	1		Transcription	PA5438	PA14_71780	IHMA87_05971	homolog_g5588	-52	6121739	6122159	+	PA5439	1		Carbohydrate transport and metabolism	PA5439	PA14_71800	IHMA87_05972	homolog_g5589
refseq|NC_002516.2|chromosome	peak357	1	107.27	4.20223	2165023	-190	2164813	2165233	+	PA1979	2	eraS	Signal transduction mechanisms	PA1979	PA14_38910		homolog_g2034
refseq|NC_002516.2|chromosome	peak88	2	103.69	4.04237	539190	-41	538831	539251	+	PA0478	1		General function prediction only	PA0478	PA14_06250	IHMA87_00460	homolog_g497	-47	539123	539543	-	PA0477	1		Transcription	PA0477	PA14_06240	IHMA87_00459	homolog_g496
refseq|NC_002516.2|chromosome	peak32	1	103.32	4.246945	221449	-136	221185	221605	+	PA0193	2		"Secondary metabolites biosynthesis, transport and catabolism"	PA0193	PA14_02420		homolog_g205
refseq|NC_002516.2|chromosome	peak958	2	102.09	3.740975	6109175	-85	6108860	6109280	+	PA5429	1	aspA	Amino acid transport and metabolism	PA5429	PA14_71650	IHMA87_05961	homolog_g5579	-91	6109064	6109484	-	PA5428	1		Transcription	PA5428	PA14_71640	IHMA87_05960	homolog_g5578
refseq|NC_002516.2|chromosome	peak965	1	100.8	3.7005	6135641	-68	6135309	6135729	+	PA5446	1		Function unknown	PA5446	PA14_71900	IHMA87_05980	homolog_g5596
refseq|NC_002516.2|chromosome	peak400	1	97.93	3.271125	2448737	-204	2448513	2448933	-	PA2226	1		Function unknown	PA2226			homolog_g2282
refseq|NC_002516.2|chromosome	peak763	2	94.92	4.071350000000001	4819851	13	4819844	4820264	-	PA4294	1		Function unknown	PA4294	PA14_55790	IHMA87_04595	homolog_g4401	-77	4819528	4819948	+	PA4295	1	fppA	"Intracellular trafficking, secretion, and vesicular transport"	PA4295	PA14_55800	IHMA87_04596	homolog_g4402
refseq|NC_002516.2|chromosome	peak955	1	90.5	3.794355	6082219	-71	6081890	6082310	+	PA5402	2		Function unknown	PA5402	PA14_71320	IHMA87_05933	homolog_g5552
refseq|NC_002516.2|chromosome	peak328	2	89.56	3.94479	1972110	-17	1972073	1972493	-	PA1813	1		General function prediction only	PA1813		IHMA87_03314	homolog_g1868	-85	1971795	1972215	+	PA1814	3		Function unknown	PA1814	PA14_41070	IHMA87_03313	homolog_g1869
refseq|NC_002516.2|chromosome	peak784	1	88.53	3.905415000000001	4992852	-18	4992470	4992890	+	PA4462	5	rpoN	Transcription	PA4462	PA14_57940	IHMA87_04784	homolog_g4572
refseq|NC_002516.2|chromosome	peak289	1	86.81	3.93321	1724248	4	1723844	1724264	+	PA1585	3	sucA	Energy production and conversion	PA1585	PA14_44010	IHMA87_03585	homolog_g1634
refseq|NC_002516.2|chromosome	peak709	2	86.39	3.77868	4494480	-1	4494081	4494501	+	PA4015	1		Lipid transport and metabolism	PA4015	PA14_11910	IHMA87_00913	homolog_g4111	-145	4494315	4494735	-	PA4014	3		General function prediction only	PA4014	PA14_11920	IHMA87_00914	homolog_g4110
refseq|NC_002516.2|chromosome	peak35	2	86.15	3.88557	254622	14	254616	255036	-	PA0224	1	ergA	Carbohydrate transport and metabolism	PA0224	PA14_02740	IHMA87_00214	homolog_g237	-169	254391	254811	+	PA0225	1	erfA	Function unknown	PA0225	PA14_02750	IHMA87_00215	homolog_g238
refseq|NC_002516.2|chromosome	peak801	1	85.49	3.610715	5069257	-250	5068987	5069407	-	PA4524.1	1		Function unknown	PA4524.1		IHMA87_04863	homolog_g4635
refseq|NC_002516.2|chromosome	peak874	3	84.55	3.722945	5541562	-52	5541214	5541634	+	PA4937.1	1		Function unknown	PA4937.1			homolog_g5072	-268	5541430	5541850	+	PA4937.2	1		Function unknown	PA4937.2			homolog_g5073	-152	5541390	5541810	-	PA4937	2	rnr	Transcription	PA4937	PA14_65200	IHMA87_05427	homolog_g5071
refseq|NC_002516.2|chromosome	peak331	2	82.71	3.81857	1980069	-96	1979765	1980185	+	PA1821	1		Lipid transport and metabolism	PA1821	PA14_40980	IHMA87_03306	homolog_g1876	-128	1979921	1980341	-	PA1820	1	nhaB	Inorganic ion transport and metabolism	PA1820	PA14_41000	IHMA87_03307	homolog_g1875
refseq|NC_002516.2|chromosome	peak518	2	82.08	3.71195	3157614	-50	3157544	3157964	-	PA2800	1		Cell wall/membrane/envelope biogenesis	PA2800	PA14_27920	IHMA87_02271	homolog_g2867	-53	3157267	3157687	+	PA2801	1		General function prediction only	PA2801	PA14_27910	IHMA87_02270	homolog_g2868
refseq|NC_002516.2|chromosome	peak908	1	81.2	3.743175	5810198	-83	5809881	5810301	+	PA5161	4	rmlB	Cell wall/membrane/envelope biogenesis	PA5161	PA14_68170	IHMA87_05642	homolog_g5300
refseq|NC_002516.2|chromosome	peak92	2	80.45	3.742485	580315	-1	579916	580336	+	PA0520	1	nirQ	General function prediction only	PA0520	PA14_06770	IHMA87_00496	homolog_g539	-215	580080	580500	-	PA0519	11	nirS	Energy production and conversion	PA0519	PA14_06750	IHMA87_00495	homolog_g538
refseq|NC_002516.2|chromosome	peak4	2	79.73	3.5472900000000003	8437	-98	8319	8739	-	PA0006	2		Amino acid transport and metabolism	PA0006	PA14_00070	IHMA87_00006	homolog_g18	-234	8271	8691	+	PA0007	1		Function unknown	PA0007	PA14_00080		homolog_g19
refseq|NC_002516.2|chromosome	peak174	1	79.27	3.670965	1023004	-49	1022653	1023073	+	PA0934	2	relA	Transcription	PA0934	PA14_52180	IHMA87_04303	homolog_g974
refseq|NC_002516.2|chromosome	peak472	2	78.92	3.5438	2934392	-4	2934368	2934788	-	PA2591	1		Transcription	PA2591	PA14_30580		homolog_g2651	-149	2934141	2934561	+	PA2592	1		Amino acid transport and metabolism	PA2592	PA14_30570	IHMA87_02515	homolog_g2652
refseq|NC_002516.2|chromosome	peak33	1	78.47	3.77399	224007	-94	223701	224121	+	PA0195	3	pntAA	Energy production and conversion	PA0195	PA14_02450	IHMA87_00186	homolog_g207
refseq|NC_002516.2|chromosome	peak898	1	77.7	3.696615	5708952	-3	5708555	5708975	+	PA5072	1		Signal transduction mechanisms	PA5072	PA14_67010	IHMA87_05554	homolog_g5208
refseq|NC_002516.2|chromosome	peak611	2	76.77	3.72758	3730409	-148	3730157	3730577	+	PA3327	7		"Secondary metabolites biosynthesis, transport and catabolism"	PA3327	PA14_21020		homolog_g3415	-333	3730056	3730476	-	PA3326	1		"Intracellular trafficking, secretion, and vesicular transport"	PA3326	PA14_21030	IHMA87_01612	homolog_g3414
refseq|NC_002516.2|chromosome	peak791	1	74.16	3.62841	5036877	-197	5036674	5037094	+	PA4500	1		Amino acid transport and metabolism	PA4500	PA14_58390	IHMA87_04822	homolog_g4610
refseq|NC_002516.2|chromosome	peak545	2	73.68	3.60872	3414268	-133	3414001	3414421	+	PA3049	1	rmf	"Translation, ribosomal structure and biogenesis"	PA3049	PA14_24650	IHMA87_01897	homolog_g3124	-328	3413920	3414340	-	PA3048	1		"Replication, recombination and repair"	PA3048		IHMA87_01899	homolog_g3123
refseq|NC_002516.2|chromosome	peak96	2	72.26	3.61755	597575	-96	597459	597879	-	PA0538	1	dsbB	"Posttranslational modification, protein turnover, chaperones"	PA0538	PA14_07000	IHMA87_00516	homolog_g558	-133	597308	597728	+	PA0539	1		General function prediction only	PA0539	PA14_07010	IHMA87_00517	homolog_g559
refseq|NC_002516.2|chromosome	peak715	1	71.45	3.55917	4548855	-84	4548751	4549171	-	PA4070	1		Transcription	PA4070	PA14_11240	IHMA87_00854	homolog_g4166
