## Supplementary Dataset 2 for "Determination of the Two-Component Systems regulatory network reveals core and accessory regulations across *Pseudomonas aeruginosa* lineages": CS17_DsbR-IHMA87_02671_IHMA.tab

chrom	peakID	number_of_putative_targets	log(qvalue)	fold_enrichment	summit_position	dist_to_ATG_target1	prom_start_1	prom_end_1	strand_1	first_gene_ID_1	number_of_genes_in_operon_1	name_1	COG_1	PAO1_ID_1	PA14_ID_1	IHMA87_ID_1	homolog_group_1	putative_target_2
IHMA87_1	peak41	2	3034.95	27.521165	853872	-78	853774	854194	-	IHMA87_00800	3		"Secondary metabolites biosynthesis, transport and catabolism"	PA4121	PA14_10650	IHMA87_00800	homolog_g4217	-141	853613	854033	+	IHMA87_00801	1		Transcription	PA4120	PA14_10660	IHMA87_00801	homolog_g4216
IHMA87_1	peak187	1	2747.58	22.99615	5466999	-308	5466671	5467091	-	IHMA87_05138	1		General function prediction only	PA4674	PA14_61840	IHMA87_05138	homolog_g4792
IHMA87_1	peak15	1	2316.27	22.755735	245406	-104	245110	245530	+	IHMA87_00216	3		Lipid transport and metabolism	PA0226	PA14_02760	IHMA87_00216	homolog_g239
IHMA87_1	peak101	2	2150.5	21.615365	2814869	-64	2814533	2814953	+	IHMA87_02672	3		Energy production and conversion	PA2478	PA14_32590	IHMA87_02672	homolog_g2533	-100	2814749	2815169	-	IHMA87_02671	2	dsbR	Signal transduction mechanisms	PA2479	PA14_32580	IHMA87_02671	homolog_g2534
IHMA87_1	peak178	2	2028.78	19.248055	5271988	11	5271577	5271997	+	IHMA87_04958	1					IHMA87_04958	homolog_g7442	-227	5271741	5272161	-	IHMA87_04957	5					IHMA87_04957	homolog_g7441
IHMA87_1	peak116	2	1847.44	19.4753	3136383	-133	3136230	3136650	-	IHMA87_02910	1					IHMA87_02910	homolog_g7021	-157	3136140	3136560	+	IHMA87_02911	1					IHMA87_02911	homolog_g7022
IHMA87_2	peak222	1	1811.22	19.216995	49117	-285	48812	49232	-	IHMA87_06166	1					IHMA87_06166	homolog_g7642
IHMA87_1	peak100	2	1795.82	19.106745	2788786	-157	2788609	2789029	-	IHMA87_02645	1		Function unknown	PA2506	PA14_32250	IHMA87_02645	homolog_g2561	-204	2788590	2789010	+	IHMA87_02646	1	opdT	Function unknown	PA2505	PA14_32270	IHMA87_02646	homolog_g2560
IHMA87_1	peak167	2	1748.54	18.762705	5074936	-30	5074566	5074986	+	IHMA87_04755	1		Energy production and conversion	PA4434	PA14_57600	IHMA87_04755	homolog_g4543	-216	5074700	5075120	-	IHMA87_04754	2	rplM	"Translation, ribosomal structure and biogenesis"	PA4433	PA14_57590	IHMA87_04754	homolog_g4542
IHMA87_1	peak137	1	1555.18	17.338095	4097245	-218	4097007	4097427	-	IHMA87_03821	1		Transcription	PA2696	PA14_29260	IHMA87_03821	homolog_g2758
IHMA87_1	peak204	1	1396.65	15.987000000000002	6198010	-214	6197776	6198196	-	IHMA87_05811	1					IHMA87_05811	homolog_g7554
IHMA87_1	peak112	2	1381.23	16.02011	3108528	10	3108518	3108938	-	IHMA87_02880	1					IHMA87_02880	homolog_g6993	-91	3108219	3108639	+	IHMA87_02881	2					IHMA87_02881	homolog_g6994
IHMA87_1	peak138	1	1323.16	15.571645	4262993	-137	4262836	4263256	-	IHMA87_03984	1	aprA	"Secondary metabolites biosynthesis, transport and catabolism"	PA1249	PA14_48060	IHMA87_03984	homolog_g1293
IHMA87_1	peak143	1	1037.75	13.290875	4354064	16	4354060	4354480	-	IHMA87_04067	2	pys2	Function unknown	PA1150		IHMA87_04067	homolog_g1194
IHMA87_1	peak97	1	1025.28	13.187525	2700179	-347	2700126	2700546	+	IHMA87_02565	2					IHMA87_02565	homolog_g6944
IHMA87_1	peak181	1	963.42	12.67844	5295208	-375	5294813	5295233	-	IHMA87_04984	1					IHMA87_04984	homolog_g7447
IHMA87_1	peak91	2	910.69	12.230525	2500856	-37	2500799	2501219	-	IHMA87_02382	1					IHMA87_02382	homolog_g6852	-71	2500527	2500947	+	IHMA87_02383	1					IHMA87_02383	homolog_g6853
IHMA87_1	peak68	1	891.71	12.067765	1925324	-384	1925308	1925728	+	IHMA87_01793	1					IHMA87_01793	homolog_g6647
IHMA87_1	peak193	1	838.38	11.60707	5614855	-49	5614786	5615206	-	IHMA87_05285	1		"Secondary metabolites biosynthesis, transport and catabolism"	PA4803	PA14_63470	IHMA87_05285	homolog_g4937
IHMA87_1	peak168	1	759.78	10.916265	5145548	-192	5145340	5145760	+	IHMA87_04822	1		Amino acid transport and metabolism	PA4500	PA14_58390	IHMA87_04822	homolog_g4610
IHMA87_1	peak131	1	754.15	10.86403	3595105	-275	3594810	3595230	-	IHMA87_03324	1	hupB	"Replication, recombination and repair"	PA1804	PA14_41210	IHMA87_03324	homolog_g1858
IHMA87_1	peak195	2	746.8	10.80268	5732808	-295	5732703	5733123	+	IHMA87_05403	1		Transcription	PA4914	PA14_64910	IHMA87_05403	homolog_g5048	-325	5732463	5732883	-	IHMA87_05402	1		Amino acid transport and metabolism	PA4913	PA14_64900	IHMA87_05402	homolog_g5047
IHMA87_1	peak62	1	727.7	10.62694	1853925	-64	1853589	1854009	+	IHMA87_01721	1	azoR3	Lipid transport and metabolism	PA3223	PA14_22490	IHMA87_01721	homolog_g3306
IHMA87_1	peak148	2	701.56	10.39547	4507762	-340	4507402	4507822	-	IHMA87_04223	1	nadA	Coenzyme transport and metabolism	PA1004	PA14_51330	IHMA87_04223	homolog_g1045	-384	4507746	4508166	+	IHMA87_04224	1	mvfR	Transcription	PA1003	PA14_51340	IHMA87_04224	homolog_g1044
IHMA87_1	peak51	2	665.14	9.09189	1189387	-35	1189332	1189752	-	IHMA87_01106	1					IHMA87_01106	homolog_g6588	-111	1189098	1189518	+	IHMA87_01107	1					IHMA87_01107	homolog_g6589
IHMA87_1	peak20	2	639.58	9.82316	564032	-63	563695	564115	+	IHMA87_00523	1		Inorganic ion transport and metabolism	PA0545	PA14_07070	IHMA87_00523	homolog_g565	-142	563870	564290	-	IHMA87_00522	1		General function prediction only	PA0544	PA14_07060	IHMA87_00522	homolog_g564
IHMA87_1	peak40	2	610.47	9.5474	836752	-83	836649	837069	-	IHMA87_00784	1		Function unknown	PA4137	PA14_10440	IHMA87_00784	homolog_g4233	-275	836627	837047	+	IHMA87_00785	2		Carbohydrate transport and metabolism	PA4136	PA14_10470	IHMA87_00785	homolog_g4232
IHMA87_1	peak215	2	593.34	9.38409	6491200	-38	6491142	6491562	-	IHMA87_06082	1	amiA	Cell wall/membrane/envelope biogenesis	PA5538	PA14_73040	IHMA87_06082	homolog_g5690	-62	6490862	6491282	+	IHMA87_06083	3		Function unknown	PA5539	PA14_73050	IHMA87_06083	homolog_g5691
IHMA87_1	peak179	1	592.86	9.37745	5274066	3	5274049	5274469	-	IHMA87_04959	1					IHMA87_04959	homolog_g7443
IHMA87_1	peak60	1	525.1	8.72551	1551286	-383	1550883	1551303	-	IHMA87_01430	1					IHMA87_01430	homolog_g6619
IHMA87_1	peak107	2	485.87	8.33493	2903412	-69	2903323	2903743	-	IHMA87_02725	1					IHMA87_02725	homolog_g6976	-180	2903192	2903612	+	IHMA87_02726	1					IHMA87_02726	homolog_g6977
IHMA87_1	peak145	2	425.57	7.72006	4378623	-44	4378267	4378687	+	IHMA87_04092	1				PA14_49990	IHMA87_04092	homolog_g6204	-334	4378557	4378977	+	IHMA87_04093	1				PA14_50000	IHMA87_04093	homolog_g6205
IHMA87_1	peak38	1	422.91	7.695745	767437	-239	767178	767598	-	IHMA87_00725	1					IHMA87_00725	homolog_g6530
IHMA87_1	peak117	2	391.61	7.361075	3350504	-59	3350425	3350845	-	IHMA87_03108	1		Transcription	PA2010	PA14_38500	IHMA87_03108	homolog_g2065	-102	3350206	3350626	+	IHMA87_03109	3	hmgA	"Secondary metabolites biosynthesis, transport and catabolism"	PA2009	PA14_38510	IHMA87_03109	homolog_g2064
IHMA87_1	peak114	1	386.8	7.311165000000001	3125483	-35	3125118	3125538	+	IHMA87_02902	1					IHMA87_02902	homolog_g7015
IHMA87_1	peak165	2	381.61	7.25717	5005037	-30	5004987	5005407	-	IHMA87_04683	1					IHMA87_04683	homolog_g7378	-154	5004791	5005211	+	IHMA87_04684	1	bifA	Signal transduction mechanisms	PA4367	PA14_56790	IHMA87_04684	homolog_g4474
IHMA87_2	peak225	2	376.57	7.200355	108068	-25	108023	108443	-	IHMA87_06226	1					IHMA87_06226	homolog_g7702	-177	107845	108265	+	IHMA87_06227	2					IHMA87_06227	homolog_g7703
IHMA87_1	peak31	1	376.02	7.197464999999999	688838	-70	688508	688928	+	IHMA87_00645	1					IHMA87_00645	homolog_g6519
IHMA87_1	peak82	2	372.22	7.155380000000001	2313185	-113	2312898	2313318	+	IHMA87_02165	1	IHMA87_02165				IHMA87_02165	homolog_g6713	-142	2313023	2313443	-	IHMA87_02164	3					IHMA87_02164	homolog_g6712
IHMA87_1	peak110	2	369.57	7.1244250000000005	3056185	-209	3055956	3056376	-	IHMA87_02837	1	ptxS	Transcription	PA2259	PA14_35370	IHMA87_02837	homolog_g2315	-367	3056152	3056572	+	IHMA87_02838	1	ptxR	Transcription	PA2258	PA14_35380	IHMA87_02838	homolog_g2314
IHMA87_1	peak119	1	367.05	7.09881	3407558	-175	3407333	3407753	+	IHMA87_03162	1				PA14_35810	IHMA87_03162	homolog_g6114
IHMA87_1	peak162	1	363.59	7.058540000000001	4887243	-69	4887154	4887574	-	IHMA87_04581	1					IHMA87_04581	homolog_g7360
IHMA87_1	peak191	1	358.92	7.009824999999999	5496311	-65	5496226	5496646	-	IHMA87_05162	1					IHMA87_05162	homolog_g7469
IHMA87_1	peak210	1	354.42	6.956589999999999	6292651	-71	6292560	6292980	-	IHMA87_05900	1					IHMA87_05900	homolog_g7567
IHMA87_2	peak218	2	333.3	6.729525	2091	-42	2029	2449	-	IHMA87_06120	1					IHMA87_06120	homolog_g7596	-61	1752	2172	+	IHMA87_06121	1					IHMA87_06121	homolog_g7597
IHMA87_1	peak99	2	321.72	6.595665	2769457	-179	2769236	2769656	+	IHMA87_02629	1	czcC	Cell wall/membrane/envelope biogenesis	PA2522	PA14_31970	IHMA87_02629	homolog_g2577	-334	2769103	2769523	-	IHMA87_02628	2	czcR	Signal transduction mechanisms	PA2523	PA14_31960	IHMA87_02628	homolog_g2578
IHMA87_1	peak78	2	318.03	6.556155	2185493	-93	2185380	2185800	-	IHMA87_02038	1		Energy production and conversion	PA2936	PA14_26070	IHMA87_02038	homolog_g3008	-352	2185445	2185865	+	IHMA87_02039	1					IHMA87_02039	homolog_g6691
IHMA87_1	peak130	1	313.14	6.50039	3529525	-241	3529366	3529786	+	IHMA87_03265	2		"Posttranslational modification, protein turnover, chaperones"	PA1856	PA14_40510	IHMA87_03265	homolog_g1911
IHMA87_2	peak226	2	287.84	6.211095	116189	-39	116130	116550	-	IHMA87_06238	1					IHMA87_06238	homolog_g7714	-60	115849	116269	+	IHMA87_06239	1					IHMA87_06239	homolog_g7715
IHMA87_1	peak199	1	283.36	6.153605000000001	6001188	-96	6000884	6001304	+	IHMA87_05637	4		Transcription	PA5157	PA14_68110	IHMA87_05637	homolog_g5295
IHMA87_1	peak139	1	280.2	6.11773	4269318	-277	4269021	4269441	-	IHMA87_03988	1		Function unknown	PA1245	PA14_48140	IHMA87_03988	homolog_g1289
IHMA87_1	peak57	2	279.03	6.108554999999999	1510427	-33	1510374	1510794	-	IHMA87_01396	1		Energy production and conversion	PA3575	PA14_18060	IHMA87_01396	homolog_g3668	-149	1510176	1510596	+	IHMA87_01397	1			PA3574.1	PA14_18070	IHMA87_01397	homolog_g3667
IHMA87_1	peak76	1	273.54	6.04273	2068809	-230	2068559	2068979	-	IHMA87_01921	2					IHMA87_01921	homolog_g6672
IHMA87_1	peak140	1	258.33	5.86093	4333441	-162	4333259	4333679	-	IHMA87_04049	1		Function unknown	PA1168	PA14_49310	IHMA87_04049	homolog_g1212
IHMA87_1	peak106	1	250.66	5.76301	2888009	-99	2887890	2888310	-	IHMA87_02722	1	pvdS	Transcription	PA2426	PA14_33260	IHMA87_02722	homolog_g2481
IHMA87_1	peak194	1	243.44	5.679915	5697929	-200	5697729	5698149	+	IHMA87_05370	1		Function unknown	PA4881	PA14_64530	IHMA87_05370	homolog_g5015
IHMA87_1	peak198	1	240.88	5.64922	5827303	-6	5827277	5827697	-	IHMA87_05484	1	wapR	Cell wall/membrane/envelope biogenesis	PA5000	PA14_66110	IHMA87_05484	homolog_g5136
IHMA87_1	peak135	1	232.57	5.543895	3893449	-219	3893268	3893688	+	IHMA87_03633	2		Inorganic ion transport and metabolism	PA1541	PA14_44520	IHMA87_03633	homolog_g1588
IHMA87_1	peak102	1	228.47	5.495355	2846299	-364	2846263	2846683	+	IHMA87_02690	1					IHMA87_02690	homolog_g6970
IHMA87_1	peak134	1	227.4	5.47921	3714017	-75	3713692	3714112	+	IHMA87_03458	1		Function unknown	PA1747	PA14_41960	IHMA87_03458	homolog_g1796
IHMA87_1	peak69	1	225.55	5.45849	1926283	-269	1926152	1926572	+	IHMA87_01794	2					IHMA87_01794	homolog_g6648
IHMA87_2	peak223	1	222.66	5.421	80977	-179	80778	81198	-	IHMA87_06197	2					IHMA87_06197	homolog_g7673
IHMA87_1	peak120	1	218.83	5.37588	3410094	-132	3409826	3410246	+	IHMA87_03165	1				PA14_35790	IHMA87_03165	homolog_g6112
IHMA87_1	peak56	2	213.72	5.31041	1480517	-38	1480155	1480575	+	IHMA87_01369	2		"Translation, ribosomal structure and biogenesis"	PA3601	PA14_17700	IHMA87_01369	homolog_g3694	-205	1480292	1480712	-	IHMA87_01368	1		Amino acid transport and metabolism	PA3602	PA14_17690	IHMA87_01368	homolog_g3695
IHMA87_1	peak39	1	212.62	5.296175	803351	-147	803184	803604	-	IHMA87_00753	1	piv	Function unknown	PA4175	PA14_09900	IHMA87_00753	homolog_g4271
IHMA87_1	peak49	1	186.61	4.95786	1120012	-24	1119968	1120388	-	IHMA87_01042	3	fecI	Transcription	PA3899	PA14_13460	IHMA87_01042	homolog_g3995
IHMA87_1	peak109	1	181.39	4.88407	3050643	-41	3050582	3051002	-	IHMA87_02832	3		Function unknown	PA2264	PA14_35300	IHMA87_02832	homolog_g2320
IHMA87_2	peak217	1	175.2	4.80227	482	-38	120	540	+	IHMA87_06119	1					IHMA87_06119	homolog_g7595
IHMA87_1	peak17	1	173.83	4.78481	303814	-174	303620	304040	-	IHMA87_00270	2	aguB	General function prediction only	PA0293	PA14_03830	IHMA87_00270	homolog_g307
IHMA87_1	peak79	1	171.83	4.7558050000000005	2263123	-43	2263060	2263480	-	IHMA87_02117	1	ohr	"Posttranslational modification, protein turnover, chaperones"	PA2850	PA14_27220	IHMA87_02117	homolog_g2920
IHMA87_1	peak125	2	168.39	4.710990000000001	3431134	-125	3430989	3431409	-	IHMA87_03182	1					IHMA87_03182	homolog_g7069	-298	3431032	3431452	+	IHMA87_03183	1					IHMA87_03183	homolog_g7070
IHMA87_1	peak154	2	161.76	4.6159	4545564	-63	4545227	4545647	+	IHMA87_04252	1					IHMA87_04252	homolog_g7301	-179	4545365	4545785	-	IHMA87_04251	1					IHMA87_04251	homolog_g7300
IHMA87_1	peak71	1	158.03	4.566405	1941677	-21	1941298	1941718	+	IHMA87_01810	2	sawR	Transcription	PA3133	PA14_23590	IHMA87_01810	homolog_g3211
IHMA87_1	peak211	1	158.02	4.563335	6329980	-65	6329645	6330065	+	IHMA87_05933	2		Function unknown	PA5402	PA14_71320	IHMA87_05933	homolog_g5552
IHMA87_1	peak72	1	150.21	4.45146	2000383	-86	2000069	2000489	+	IHMA87_01868	2		General function prediction only	PA3080	PA14_24310	IHMA87_01868	homolog_g3155
IHMA87_1	peak42	1	143.45	4.356805	906727	-28	906679	907099	-	IHMA87_00844	1					IHMA87_00844	homolog_g6548
IHMA87_1	peak63	2	134.76	4.231255	1872693	-2	1872671	1873091	-	IHMA87_01743	2		"Cell cycle control, cell division, chromosome partitioning"	PA3201	PA14_22800	IHMA87_01743	homolog_g3284	-211	1872504	1872924	+	IHMA87_01744	2		General function prediction only	PA3200	PA14_22820	IHMA87_01744	homolog_g3283
IHMA87_1	peak64	2	129.74	4.1599	1891936	-52	1891588	1892008	+	IHMA87_01763	3	zwf	Carbohydrate transport and metabolism	PA3183	PA14_23070	IHMA87_01763	homolog_g3266	-135	1891781	1892201	-	IHMA87_01762	1		Transcription	PA3184	PA14_23060	IHMA87_01762	homolog_g3267
IHMA87_2	peak230	1	129.43	4.15452	173845	-142	173587	174007	+	IHMA87_06308	2					IHMA87_06308	homolog_g7784
IHMA87_2	peak228	2	123.57	4.0631450000000005	150727	-8	150335	150755	+	IHMA87_06279	1					IHMA87_06279	homolog_g7755	-132	150575	150995	-	IHMA87_06278	1					IHMA87_06278	homolog_g7754
IHMA87_1	peak200	1	120.38	3.964865000000001	6158875	-150	6158705	6159125	-	IHMA87_05783	1					IHMA87_05783	homolog_g7526
IHMA87_1	peak58	2	117.2	3.96939	1523306	-63	1523223	1523643	-	IHMA87_01410	2	fruR	Transcription	PA3563	PA14_18230	IHMA87_01410	homolog_g3655	-265	1523171	1523591	+	IHMA87_01411	3	fruI	Carbohydrate transport and metabolism	PA3562	PA14_18250	IHMA87_01411	homolog_g3654
IHMA87_1	peak48	2	111.23	3.878365	1044208	-85	1044103	1044523	-	IHMA87_00980	3					IHMA87_00980	homolog_g6570	-258	1044066	1044486	+	IHMA87_00981	2					IHMA87_00981	homolog_g6571
IHMA87_1	peak163	1	107.7	3.819275	4913713	-228	4913541	4913961	+	IHMA87_04597	1	pprB	Transcription	PA4296	PA14_55810	IHMA87_04597	homolog_g4403
IHMA87_1	peak95	1	102.76	3.737415	2614349	-385	2613944	2614364	-	IHMA87_02479	13	nuoA	Energy production and conversion	PA2637	PA14_30020	IHMA87_02479	homolog_g2698
IHMA87_1	peak212	2	101.7	3.72218	6356954	-58	6356876	6357296	-	IHMA87_05960	1		Transcription	PA5428	PA14_71640	IHMA87_05960	homolog_g5578	-118	6356672	6357092	+	IHMA87_05961	1	aspA	Amino acid transport and metabolism	PA5429	PA14_71650	IHMA87_05961	homolog_g5579
IHMA87_1	peak74	2	99.9	3.68937	2047825	-34	2047771	2048191	-	IHMA87_01900	1		Cell wall/membrane/envelope biogenesis	PA3047	PA14_24690	IHMA87_01900	homolog_g3122	-277	2047702	2048122	+	IHMA87_01901	1		Function unknown	PA3046	PA14_24700	IHMA87_01901	homolog_g3121
IHMA87_1	peak183	1	96.03	3.6280800000000006	5296425	-153	5296252	5296672	-	IHMA87_04985	1		Function unknown	PA0981	PA14_51600	IHMA87_04985	homolog_g1022
IHMA87_1	peak37	1	94.95	3.60881	728733	-196	728529	728949	+	IHMA87_00702	2	katA	Inorganic ion transport and metabolism	PA4236	PA14_09150	IHMA87_00702	homolog_g4332
IHMA87_1	peak96	1	92.87	3.576835	2699526	-249	2699257	2699677	-	IHMA87_02563	1					IHMA87_02563	homolog_g6942
IHMA87_1	peak153	1	92.13	3.5595350000000003	4544275	-118	4544137	4544557	-	IHMA87_04250	1					IHMA87_04250	homolog_g7299
IHMA87_1	peak70	1	89.28	3.519425	1932279	-24	1932235	1932655	-	IHMA87_01799	1					IHMA87_01799	homolog_g6652
IHMA87_1	peak136	1	70.23	3.142955	4001499	-386	4001093	4001513	-	IHMA87_03735	1	lasI	Signal transduction mechanisms	PA1432	PA14_45940	IHMA87_03735	homolog_g1478
IHMA87_1	peak93	1	69.31	3.16298	2541110	-320	2541030	2541450	+	IHMA87_02426	1					IHMA87_02426	homolog_g6895
IHMA87_1	peak14	1	69.0	3.161375	215218	-358	215176	215596	+	IHMA87_00186	3	pntAA	Energy production and conversion	PA0195	PA14_02450	IHMA87_00186	homolog_g207
IHMA87_1	peak33	2	64.76	3.07758	690436	-68	690104	690524	+	IHMA87_00646	1					IHMA87_00646	homolog_g6520	-173	690209	690629	+	IHMA87_00647	1					IHMA87_00647	homolog_g6521
IHMA87_1	peak75	1	64.04	3.06619	2048735	-130	2048465	2048885	+	IHMA87_01902	2	rocA2	Transcription	PA3045	PA14_24710	IHMA87_01902	homolog_g3120
IHMA87_1	peak128	1	61.93	3.026695	3507456	-248	3507304	3507724	+	IHMA87_03244	1					IHMA87_03244	homolog_g7086
IHMA87_1	peak12	1	61.86	3.026155	188618	-370	188588	189008	+	IHMA87_00163	1	opdC	Function unknown	PA0162	PA14_02020	IHMA87_00163	homolog_g174
IHMA87_1	peak11	1	60.15	2.9951550000000005	162632	-117	162349	162769	+	IHMA87_00141	2	ahpC	"Posttranslational modification, protein turnover, chaperones"	PA0139	PA14_01710	IHMA87_00141	homolog_g151
IHMA87_1	peak160	2	58.01	2.94923	4885645	-67	4885558	4885978	-	IHMA87_04580	1					IHMA87_04580	homolog_g7359	-172	4885453	4885873	-	IHMA87_04579	1					IHMA87_04579	homolog_g7358
IHMA87_1	peak10	1	57.54	2.94429	147947	-206	147721	148141	-	IHMA87_00126	1		Transcription	PA0123	PA14_01500	IHMA87_00126	homolog_g135
