## Supplementary Dataset 2 for "Determination of the Two-Component Systems regulatory network reveals core and accessory regulations across *Pseudomonas aeruginosa* lineages": CS17_DsbR-PA14_32580_PA14.tab

chrom	peakID	number_of_putative_targets	log(qvalue)	fold_enrichment	summit_position	dist_to_ATG_target1	prom_start_1	prom_end_1	strand_1	first_gene_ID_1	number_of_genes_in_operon_1	name_1	COG_1	PAO1_ID_1	PA14_ID_1	IHMA87_ID_1	homolog_group_1	putative_target_2
refseq|NC_008463.1|chromosome	peak182	2	3445.93	23.020985	5514808	-17	5514771	5515191	-	PA14_61845	2			PA4674.1	PA14_61845		homolog_g4793	-312	5514720	5515140	+	PA14_61850	1		Coenzyme transport and metabolism	PA4675	PA14_61850	IHMA87_05141	homolog_g4794
refseq|NC_008463.1|chromosome	peak27	2	3108.83	21.43152	918364	-75	918269	918689	-	PA14_10650	3		"Secondary metabolites biosynthesis, transport and catabolism"	PA4121	PA14_10650	IHMA87_00800	homolog_g4217	-145	918109	918529	+	PA14_10660	1		Transcription	PA4120	PA14_10660	IHMA87_00801	homolog_g4216
refseq|NC_008463.1|chromosome	peak92	2	1933.94	15.55678	2829731	-63	2829394	2829814	+	PA14_32590	3		Energy production and conversion	PA2478	PA14_32590	IHMA87_02672	homolog_g2533	-100	2829611	2830031	-	PA14_32580	2	dsbR	Signal transduction mechanisms	PA2479	PA14_32580	IHMA87_02671	homolog_g2534
refseq|NC_008463.1|chromosome	peak26	2	1925.78	15.51503	901274	-80	901174	901594	-	PA14_10440	1		Function unknown	PA4137	PA14_10440	IHMA87_00784	homolog_g4233	-285	901159	901579	+	PA14_10470	1		Carbohydrate transport and metabolism	PA4136	PA14_10470	IHMA87_00785	homolog_g4232
refseq|NC_008463.1|chromosome	peak49	2	1923.4	15.502295	1816883	-208	1816655	1817075	-	PA14_21020	7		"Secondary metabolites biosynthesis, transport and catabolism"	PA3327	PA14_21020		homolog_g3415	-274	1816757	1817177	+	PA14_21030	1		"Intracellular trafficking, secretion, and vesicular transport"	PA3326	PA14_21030	IHMA87_01612	homolog_g3414
refseq|NC_008463.1|chromosome	peak166	2	1675.25	14.15691	5129719	-29	5129348	5129768	+	PA14_57600	1		Energy production and conversion	PA4434	PA14_57600	IHMA87_04755	homolog_g4543	-217	5129482	5129902	-	PA14_57590	2	rplM	"Translation, ribosomal structure and biogenesis"	PA4433	PA14_57590	IHMA87_04754	homolog_g4542
refseq|NC_008463.1|chromosome	peak188	2	1476.65	13.048965	5694567	-59	5694488	5694908	-	PA14_63890	1		General function prediction only	PA4832	PA14_63890	IHMA87_05319	homolog_g4966	-172	5694339	5694759	+	PA14_63900	1		General function prediction only	PA4833	PA14_63900	IHMA87_05320	homolog_g4967
refseq|NC_008463.1|chromosome	peak91	2	1349.03	12.31828	2803223	-159	2803044	2803464	-	PA14_32250	1		Function unknown	PA2506	PA14_32250	IHMA87_02645	homolog_g2561	-204	2803027	2803447	+	PA14_32270	1	opdT	Function unknown	PA2505	PA14_32270	IHMA87_02646	homolog_g2560
refseq|NC_008463.1|chromosome	peak151	2	1138.22	10.323355	4562445	-357	4562068	4562488	-	PA14_51330	1	nadA	Coenzyme transport and metabolism	PA1004	PA14_51330	IHMA87_04223	homolog_g1045	-392	4562437	4562857	+	PA14_51340	1	mvfR	Transcription	PA1003	PA14_51340	IHMA87_04224	homolog_g1044
refseq|NC_008463.1|chromosome	peak7	1	1068.04	9.79316	245537	-95	245232	245652	+	PA14_02760	3		Lipid transport and metabolism	PA0226	PA14_02760	IHMA87_00216	homolog_g239
refseq|NC_008463.1|chromosome	peak12	1	996.1	10.202575	345170	-174	344976	345396	-	PA14_03830	2	aguB	General function prediction only	PA0293	PA14_03830	IHMA87_00270	homolog_g307
refseq|NC_008463.1|chromosome	peak125	2	987.59	10.146295000000002	3534885	-44	3534821	3535241	-	PA14_39650	4		Inorganic ion transport and metabolism	PA1922	PA14_39650	IHMA87_03198	homolog_g1977	-124	3534609	3535029	+	PA14_39660	1		"Secondary metabolites biosynthesis, transport and catabolism"	PA1921	PA14_39660		homolog_g1976
refseq|NC_008463.1|chromosome	peak168	1	943.06	9.86287	5200472	-185	5200257	5200677	+	PA14_58390	1		Amino acid transport and metabolism	PA4500	PA14_58390	IHMA87_04822	homolog_g4610
refseq|NC_008463.1|chromosome	peak128	1	758.41	8.654645	3676195	-277	3675898	3676318	-	PA14_41210	1	hupB	"Replication, recombination and repair"	PA1804	PA14_41210	IHMA87_03324	homolog_g1858
refseq|NC_008463.1|chromosome	peak122	2	731.56	8.475075	3421588	-67	3421501	3421921	-	PA14_38380	1		Transcription	PA2020	PA14_38380	IHMA87_03097	homolog_g2075	-98	3421286	3421706	+	PA14_38395	2		Cell wall/membrane/envelope biogenesis	PA2019	PA14_38395	IHMA87_03098	homolog_g2074
refseq|NC_008463.1|chromosome	peak2	1	730.85	7.515925	64418	-247	64265	64685	+	PA14_00640	1	phzH	Amino acid transport and metabolism	PA0051	PA14_00640		homolog_g63
refseq|NC_008463.1|chromosome	peak196	1	713.54	8.351075	6228282	-112	6227994	6228414	+	PA14_69850	1		Cell wall/membrane/envelope biogenesis	PA5291	PA14_69850		homolog_g5435
refseq|NC_008463.1|chromosome	peak16	2	709.86	8.32306	612255	-66	611921	612341	+	PA14_07070	1		Inorganic ion transport and metabolism	PA0545	PA14_07070	IHMA87_00523	homolog_g565	-139	612096	612516	-	PA14_07060	1		General function prediction only	PA0544	PA14_07060	IHMA87_00522	homolog_g564
refseq|NC_008463.1|chromosome	peak89	2	705.1	8.283605000000001	2749418	-39	2749359	2749779	-	PA14_31630	1		Transcription	PA2547	PA14_31630		homolog_g2602	-65	2749083	2749503	+	PA14_31640	1		Amino acid transport and metabolism	PA2546	PA14_31640		homolog_g2601
refseq|NC_008463.1|chromosome	peak42	1	697.23	8.240504999999999	1578432	-163	1578249	1578669	-	PA14_18370	8	arnB	Cell wall/membrane/envelope biogenesis	PA3552	PA14_18370		homolog_g3644
refseq|NC_008463.1|chromosome	peak31	1	678.71	8.11216	1158398	-25	1158353	1158773	-	PA14_13460	3	fecI	Transcription	PA3899	PA14_13460	IHMA87_01042	homolog_g3995
refseq|NC_008463.1|chromosome	peak189	1	655.31	7.119624999999999	5749011	-149	5748760	5749180	+	PA14_64530	1		Function unknown	PA4881	PA14_64530	IHMA87_05370	homolog_g5015
refseq|NC_008463.1|chromosome	peak59	1	650.95	7.919105	1957151	-66	1956817	1957237	+	PA14_22490	1	azoR3	Lipid transport and metabolism	PA3223	PA14_22490	IHMA87_01721	homolog_g3306
