## Supplementary Dataset 2 for "Determination of the Two-Component Systems regulatory network reveals core and accessory regulations across *Pseudomonas aeruginosa* lineages": CS17_DsbR-PA2479_PAO1.tab

chrom	peakID	number_of_putative_targets	log(qvalue)	fold_enrichment	summit_position	dist_to_ATG_target1	prom_start_1	prom_end_1	strand_1	first_gene_ID_1	number_of_genes_in_operon_1	name_1	COG_1	PAO1_ID_1	PA14_ID_1	IHMA87_ID_1	homolog_group_1	putative_target_2
refseq|NC_002516.2|chromosome	peak3	1	1182.55	20.85483	255384	-97	255081	255501	+	PA0226	3		Lipid transport and metabolism	PA0226	PA14_02760	IHMA87_00216	homolog_g239
refseq|NC_002516.2|chromosome	peak88	2	1010.02	18.554965	4609488	-79	4609167	4609587	+	PA4121	3		"Secondary metabolites biosynthesis, transport and catabolism"	PA4121	PA14_10650	IHMA87_00800	homolog_g4217	-141	4609327	4609747	-	PA4120	1		Transcription	PA4120	PA14_10660	IHMA87_00801	homolog_g4216
refseq|NC_002516.2|chromosome	peak99	2	801.43	14.387285	5242864	-305	5242539	5242959	-	PA4674	1		General function prediction only	PA4674	PA14_61840	IHMA87_05138	homolog_g4792	-314	5242778	5243198	+	PA4675	1		Coenzyme transport and metabolism	PA4675	PA14_61850	IHMA87_05141	homolog_g4794
refseq|NC_002516.2|chromosome	peak40	1	729.37	14.31239	2443076	-85	2442761	2443181	+	PA2221	1		"Replication, recombination and repair"	PA2221			homolog_g2277
refseq|NC_002516.2|chromosome	peak53	2	725.67	14.79821	2797633	-61	2797552	2797972	-	PA2478	3		Energy production and conversion	PA2478	PA14_32590	IHMA87_02672	homolog_g2533	-102	2797335	2797755	+	PA2479	2	dsbR	Signal transduction mechanisms	PA2479	PA14_32580	IHMA87_02671	homolog_g2534
refseq|NC_002516.2|chromosome	peak89	2	666.75	14.09111	4626579	-83	4626262	4626682	+	PA4137	1		Function unknown	PA4137	PA14_10440	IHMA87_00784	homolog_g4233	-282	4626277	4626697	-	PA4136	1		Carbohydrate transport and metabolism	PA4136	PA14_10470	IHMA87_00785	homolog_g4232
refseq|NC_002516.2|chromosome	peak95	2	646.83	13.087495	4966160	-30	4965790	4966210	+	PA4434	1		Energy production and conversion	PA4434	PA14_57600	IHMA87_04755	homolog_g4543	-216	4965924	4966344	-	PA4433	2	rplM	"Translation, ribosomal structure and biogenesis"	PA4433	PA14_57590	IHMA87_04754	homolog_g4542
refseq|NC_002516.2|chromosome	peak76	2	547.95	12.006825	3730348	-209	3730157	3730577	+	PA3327	7		"Secondary metabolites biosynthesis, transport and catabolism"	PA3327	PA14_21020		homolog_g3415	-272	3730056	3730476	-	PA3326	1		"Intracellular trafficking, secretion, and vesicular transport"	PA3326	PA14_21030	IHMA87_01612	homolog_g3414
refseq|NC_002516.2|chromosome	peak43	1	449.03	8.251999999999999	2450908	-143	2450745	2451165	-	PA2228	1		Defense mechanisms	PA2228			homolog_g2284
refseq|NC_002516.2|chromosome	peak54	2	446.41	10.706285	2824122	-161	2823883	2824303	+	PA2506	1		Function unknown	PA2506	PA14_32250	IHMA87_02645	homolog_g2561	-202	2823900	2824320	-	PA2505	1	opdT	Function unknown	PA2505	PA14_32270	IHMA87_02646	homolog_g2560
refseq|NC_002516.2|chromosome	peak15	2	353.49	8.675605000000001	1087479	-364	1087443	1087863	+	PA1004	1	nadA	Coenzyme transport and metabolism	PA1004	PA14_51330	IHMA87_04223	homolog_g1045	-384	1087075	1087495	-	PA1003	1	mvfR	Transcription	PA1003	PA14_51340	IHMA87_04224	homolog_g1044
refseq|NC_002516.2|chromosome	peak102	2	344.15	9.115595	5423928	-60	5423848	5424268	-	PA4832	1		General function prediction only	PA4832	PA14_63890	IHMA87_05319	homolog_g4966	-171	5423699	5424119	+	PA4833	1		General function prediction only	PA4833	PA14_63900	IHMA87_05320	homolog_g4967
refseq|NC_002516.2|chromosome	peak101	1	309.53	8.7311	5388662	-55	5388587	5389007	-	PA4803	1		"Secondary metabolites biosynthesis, transport and catabolism"	PA4803	PA14_63470	IHMA87_05285	homolog_g4937
refseq|NC_002516.2|chromosome	peak106	1	288.03	7.60248	5955061	-119	5954780	5955200	+	PA5291	1		Cell wall/membrane/envelope biogenesis	PA5291	PA14_69850		homolog_g5435
refseq|NC_002516.2|chromosome	peak86	2	282.4	8.216474999999999	4418044	-110	4417914	4418334	-	PA3939	1		Function unknown	PA3939			homolog_g4035	-259	4417903	4418323	+	PA3940	1		"Replication, recombination and repair"	PA3940	PA14_12900	IHMA87_01006	homolog_g4036
refseq|NC_002516.2|chromosome	peak18	1	253.58	5.11516	1243579	-15	1243194	1243614	+	PA1150	2	pys2	Function unknown	PA1150		IHMA87_04067	homolog_g1194
refseq|NC_002516.2|chromosome	peak8	2	243.72	7.573265	602280	-66	601946	602366	+	PA0545	1		Inorganic ion transport and metabolism	PA0545	PA14_07070	IHMA87_00523	homolog_g565	-139	602121	602541	-	PA0544	1		General function prediction only	PA0544	PA14_07060	IHMA87_00522	homolog_g564
refseq|NC_002516.2|chromosome	peak32	1	235.28	7.093235	1958475	-284	1958359	1958779	+	PA1804	1	hupB	"Replication, recombination and repair"	PA1804	PA14_41210	IHMA87_03324	homolog_g1858
refseq|NC_002516.2|chromosome	peak85	1	230.12	7.34144	4367252	-31	4366883	4367303	+	PA3899	3	fecI	Transcription	PA3899	PA14_13460	IHMA87_01042	homolog_g3995
refseq|NC_002516.2|chromosome	peak0	1	229.39	5.70307	65974	-329	65903	66323	+	PA0051	1	phzH	Amino acid transport and metabolism	PA0051	PA14_00640		homolog_g63
refseq|NC_002516.2|chromosome	peak56	2	216.93	7.1009150000000005	2877973	-26	2877599	2878019	+	PA2547	1		Transcription	PA2547	PA14_31630		homolog_g2602	-65	2877888	2878308	-	PA2546	1		Amino acid transport and metabolism	PA2546	PA14_31640		homolog_g2601
refseq|NC_002516.2|chromosome	peak36	2	215.41	7.030844999999999	2212602	-75	2212277	2212697	+	PA2020	1		Transcription	PA2020	PA14_38380	IHMA87_03097	homolog_g2075	-90	2212492	2212912	-	PA2019	2		Cell wall/membrane/envelope biogenesis	PA2019	PA14_38395	IHMA87_03098	homolog_g2074
refseq|NC_002516.2|chromosome	peak39	2	200.79	5.789565	2441737	-34	2441371	2441791	+	PA2220	1		Transcription	PA2220			homolog_g2276	-182	2441535	2441955	-	PA2219	1	opdE	Carbohydrate transport and metabolism	PA2219			homolog_g2275
refseq|NC_002516.2|chromosome	peak34	2	198.55	6.67214	2198820	-71	2198491	2198911	+	PA2010	1		Transcription	PA2010	PA14_38500	IHMA87_03108	homolog_g2065	-90	2198710	2199130	-	PA2009	3	hmgA	"Secondary metabolites biosynthesis, transport and catabolism"	PA2009	PA14_38510	IHMA87_03109	homolog_g2064
refseq|NC_002516.2|chromosome	peak38	2	189.75	6.45776	2244300	-136	2244144	2244564	-	PA2049	1		Function unknown	PA2049	PA14_38010		homolog_g2104	-192	2244092	2244512	+	PA2050	2		Transcription	PA2050	PA14_37990		homolog_g2105
refseq|NC_002516.2|chromosome	peak90	1	175.97	6.12265	4632355	-122	4632077	4632497	+	PA4141	1		Function unknown	PA4141	PA14_10360		homolog_g4237
refseq|NC_002516.2|chromosome	peak31	1	169.6	6.044305	1889229	-56	1889153	1889573	-	PA1747	1		Function unknown	PA1747	PA14_41960	IHMA87_03458	homolog_g1796
refseq|NC_002516.2|chromosome	peak55	2	167.84	5.446495	2843488	-183	2843285	2843705	-	PA2522	1	czcC	Cell wall/membrane/envelope biogenesis	PA2522	PA14_31970	IHMA87_02629	homolog_g2577	-330	2843418	2843838	+	PA2523	2	czcR	Signal transduction mechanisms	PA2523	PA14_31960	IHMA87_02628	homolog_g2578
refseq|NC_002516.2|chromosome	peak17	2	166.56	6.133004999999999	1205342	-44	1205278	1205698	-	PA1112.1	2		Function unknown	PA1112.1			homolog_g1156	-336	1204986	1205406	-	PA1112.1	1		Function unknown	PA1112.1			homolog_g1156
refseq|NC_002516.2|chromosome	peak44	1	166.55	5.09797	2451418	-289	2451307	2451727	+	PA2229	2		Function unknown	PA2229		IHMA87_02879	homolog_g2285
refseq|NC_002516.2|chromosome	peak97	1	163.96	6.017735	5036885	-189	5036674	5037094	+	PA4500	1		Amino acid transport and metabolism	PA4500	PA14_58390	IHMA87_04822	homolog_g4610
refseq|NC_002516.2|chromosome	peak81	2	156.15	5.316190000000001	4007468	-39	4007107	4007527	+	PA3575	1		Energy production and conversion	PA3575	PA14_18060	IHMA87_01396	homolog_g3668	-144	4007304	4007724	-	PA3574.1	1			PA3574.1	PA14_18070	IHMA87_01397	homolog_g3667
refseq|NC_002516.2|chromosome	peak21	1	151.17	5.133175	1355533	-98	1355231	1355651	+	PA1249	1	aprA	"Secondary metabolites biosynthesis, transport and catabolism"	PA1249	PA14_48060	IHMA87_03984	homolog_g1293
refseq|NC_002516.2|chromosome	peak74	1	150.06	5.483700000000001	3611963	-68	3611875	3612295	-	PA3223	1	azoR3	Lipid transport and metabolism	PA3223	PA14_22490	IHMA87_01721	homolog_g3306
refseq|NC_002516.2|chromosome	peak51	2	144.73	5.598065	2640961	-74	2640635	2641055	+	PA2388	1	fpvR	Signal transduction mechanisms	PA2388	PA14_33780	IHMA87_02767	homolog_g2444	-90	2640851	2641271	-	PA2387	1	fpvI	Transcription	PA2387	PA14_33800		homolog_g2443
refseq|NC_002516.2|chromosome	peak105	2	144.29	5.68886	5749395	-43	5749332	5749752	-	PA5105	2	hutC	Transcription	PA5105	PA14_67420	IHMA87_05580	homolog_g5241	-58	5749053	5749473	+	PA5106	1		General function prediction only	PA5106	PA14_67440	IHMA87_05581	homolog_g5242
refseq|NC_002516.2|chromosome	peak94	2	132.16	5.067684999999999	4830782	-182	4830564	4830984	+	PA4306	1	flp	"Intracellular trafficking, secretion, and vesicular transport"	PA4306	PA14_55940	IHMA87_04607	homolog_g4413	-228	4830534	4830954	-	PA4305	7	rcpC	"Intracellular trafficking, secretion, and vesicular transport"	PA4305	PA14_55930	IHMA87_04606	homolog_g4412
refseq|NC_002516.2|chromosome	peak5	1	130.58	5.174695	331036	-165	330851	331271	-	PA0293	2	aguB	General function prediction only	PA0293	PA14_03830	IHMA87_00270	homolog_g307
refseq|NC_002516.2|chromosome	peak28	2	129.1	5.23107	1537721	-34	1537355	1537775	+	PA1413	1		Transcription	PA1413	PA14_46170	IHMA87_03764	homolog_g1459	-71	1537630	1538050	-	PA1412	1		Carbohydrate transport and metabolism	PA1412	PA14_46180	IHMA87_03765	homolog_g1458
refseq|NC_002516.2|chromosome	peak93	2	118.98	5.039054999999999	4819878	-14	4819844	4820264	-	PA4294	1		Function unknown	PA4294	PA14_55790	IHMA87_04595	homolog_g4401	-50	4819528	4819948	+	PA4295	1	fppA	"Intracellular trafficking, secretion, and vesicular transport"	PA4295	PA14_55800	IHMA87_04596	homolog_g4402
refseq|NC_002516.2|chromosome	peak79	1	116.23	5.148064999999999	3979755	-105	3979460	3979880	+	PA3552	8	arnB	Cell wall/membrane/envelope biogenesis	PA3552	PA14_18370		homolog_g3644
refseq|NC_002516.2|chromosome	peak109	1	109.07	4.80973	6195191	-118	6194909	6195329	+	PA5503	3		Inorganic ion transport and metabolism	PA5503	PA14_72620	IHMA87_06047	homolog_g5655
refseq|NC_002516.2|chromosome	peak83	1	101.74	3.905815000000001	4329928	-393	4329921	4330341	+	PA3867	1		"Replication, recombination and repair"	PA3867		IHMA87_02909	homolog_g3963
refseq|NC_002516.2|chromosome	peak67	1	100.66	4.725095	3456442	-79	3456343	3456763	-	PA3080	2		General function prediction only	PA3080	PA14_24310	IHMA87_01868	homolog_g3155
refseq|NC_002516.2|chromosome	peak87	1	100.19	4.754110000000001	4548838	-67	4548751	4549171	-	PA4070	1		Transcription	PA4070	PA14_11240	IHMA87_00854	homolog_g4166
refseq|NC_002516.2|chromosome	peak82	2	91.0	4.1641	4036047	-26	4036001	4036421	-	PA3601	2		"Translation, ribosomal structure and biogenesis"	PA3601	PA14_17700	IHMA87_01369	homolog_g3694	-218	4035865	4036285	+	PA3602	1		Amino acid transport and metabolism	PA3602	PA14_17690	IHMA87_01368	homolog_g3695
refseq|NC_002516.2|chromosome	peak13	1	87.97	4.2405550000000005	898628	-205	898403	898823	-	PA0821	1		Function unknown	PA0821	PA14_53660		homolog_g852
refseq|NC_002516.2|chromosome	peak46	2	83.43	4.067995	2487645	-211	2487456	2487876	+	PA2259	1	ptxS	Transcription	PA2259	PA14_35370	IHMA87_02837	homolog_g2315	-352	2487273	2487693	-	PA2258	1	ptxR	Transcription	PA2258	PA14_35380	IHMA87_02838	homolog_g2314
refseq|NC_002516.2|chromosome	peak22	1	81.46	3.742365	1483536	-362	1483498	1483918	+	PA1370	1		Function unknown	PA1370			homolog_g1416
refseq|NC_002516.2|chromosome	peak26	1	81.24	3.50945	1489112	-17	1489075	1489495	-	PA1372	2		General function prediction only	PA1372			homolog_g1418
refseq|NC_002516.2|chromosome	peak73	2	74.51	4.08687	3593147	3	3592744	3593164	+	PA3201	2		"Cell cycle control, cell division, chromosome partitioning"	PA3201	PA14_22800	IHMA87_01743	homolog_g3284	-219	3592908	3593328	-	PA3200	2		General function prediction only	PA3200	PA14_22820	IHMA87_01744	homolog_g3283
refseq|NC_002516.2|chromosome	peak72	2	73.03	4.067375	3573837	-44	3573773	3574193	-	PA3183	3	zwf	Carbohydrate transport and metabolism	PA3183	PA14_23070	IHMA87_01763	homolog_g3266	-143	3573580	3574000	+	PA3184	1		Transcription	PA3184	PA14_23060	IHMA87_01762	homolog_g3267
refseq|NC_002516.2|chromosome	peak47	1	68.79	3.94836	2493189	-29	2492818	2493238	+	PA2264	3		Function unknown	PA2264	PA14_35300	IHMA87_02832	homolog_g2320
refseq|NC_002516.2|chromosome	peak63	1	66.3	3.343845	3216958	-68	3216870	3217290	-	PA2864	1		Function unknown	PA2864	PA14_27070	IHMA87_02101	homolog_g2936
refseq|NC_002516.2|chromosome	peak68	1	65.33	3.818985	3514585	-20	3514545	3514965	-	PA3133	2	sawR	Transcription	PA3133	PA14_23590	IHMA87_01810	homolog_g3211
refseq|NC_002516.2|chromosome	peak1	1	60.5	3.635695	196887	-139	196728	197148	-	PA0172	2		Transcription	PA0172	PA14_02150	IHMA87_00173	homolog_g184
refseq|NC_002516.2|chromosome	peak96	2	60.07	3.58057	4989252	-53	4988905	4989325	+	PA4457	5		General function prediction only	PA4457	PA14_57890	IHMA87_04779	homolog_g4567	-361	4988871	4989291	-	PA4456	6		"Secondary metabolites biosynthesis, transport and catabolism"	PA4456	PA14_57880	IHMA87_04778	homolog_g4566
refseq|NC_002516.2|chromosome	peak14	1	59.34	3.682125	1018040	-190	1017830	1018250	+	PA0931	1	pirA	Inorganic ion transport and metabolism	PA0931	PA14_52230	IHMA87_04306	homolog_g971
refseq|NC_002516.2|chromosome	peak29	1	58.17	3.278795	1679155	-203	1678932	1679352	-	PA1541	2		Inorganic ion transport and metabolism	PA1541	PA14_44520	IHMA87_03633	homolog_g1588
refseq|NC_002516.2|chromosome	peak80	2	48.36	3.388095	3994686	-53	3994339	3994759	+	PA3563	1	fruR	Transcription	PA3563	PA14_18230	IHMA87_01410	homolog_g3655	-275	3994391	3994811	-	PA3562	3	fruI	Carbohydrate transport and metabolism	PA3562	PA14_18250	IHMA87_01411	homolog_g3654
refseq|NC_002516.2|chromosome	peak77	1	46.25	3.27697	3930352	-122	3930210	3930630	-	PA3514	4		Inorganic ion transport and metabolism	PA3514			homolog_g3605
