## Supplementary Dataset 2 for "Determination of the Two-Component Systems regulatory network reveals core and accessory regulations across *Pseudomonas aeruginosa* lineages": CS18_CzcR-IHMA87_02628_IHMA.tab

chrom	peakID	number_of_putative_targets	log(qvalue)	fold_enrichment	summit_position	dist_to_ATG_target1	prom_start_1	prom_end_1	strand_1	first_gene_ID_1	number_of_genes_in_operon_1	name_1	COG_1	PAO1_ID_1	PA14_ID_1	IHMA87_ID_1	homolog_group_1	putative_target_2
IHMA87_1	peak208	2	2166.98	21.74209	2313179	-119	2312898	2313318	+	IHMA87_02165	1	IHMA87_02165				IHMA87_02165	homolog_g6713	-136	2313023	2313443	-	IHMA87_02164	3					IHMA87_02164	homolog_g6712
IHMA87_1	peak279	2	1509.73	17.00208	2769465	-171	2769236	2769656	+	IHMA87_02629	1	czcC	Cell wall/membrane/envelope biogenesis	PA2522	PA14_31970	IHMA87_02629	homolog_g2577	-342	2769103	2769523	-	IHMA87_02628	2	czcR	Signal transduction mechanisms	PA2523	PA14_31960	IHMA87_02628	homolog_g2578
IHMA87_1	peak98	2	1431.89	16.409715	1024765	-28	1024717	1025137	-	IHMA87_00962	1		Transcription	PA3965	PA14_12570	IHMA87_00962	homolog_g4061	-28	1024393	1024813	+	IHMA87_00963	1			P24	P24	IHMA87_00963	homolog_g8
IHMA87_1	peak434	1	1368.43	15.908995	4354080	0	4354060	4354480	-	IHMA87_04067	2	pys2	Function unknown	PA1150		IHMA87_04067	homolog_g1194
IHMA87_1	peak468	1	1344.94	15.743255	4566411	-298	4566309	4566729	+	IHMA87_04276	2					IHMA87_04276	homolog_g7309
IHMA87_1	peak180	2	1324.69	15.56296	1973284	-75	1972959	1973379	+	IHMA87_01842	9	xcpR	Cell motility	PA3103	PA14_23990	IHMA87_01842	homolog_g3181	-205	1973059	1973479	-	IHMA87_01841	2	xcpP	Function unknown	PA3104	PA14_23980	IHMA87_01841	homolog_g3182
IHMA87_1	peak168	1	1286.35	15.283715	1793007	-256	1792863	1793283	+	IHMA87_01660	1	oprP	Inorganic ion transport and metabolism	PA3279	PA14_21620	IHMA87_01660	homolog_g3365
IHMA87_1	peak280	2	1281.21	15.2458	2788754	-125	2788609	2789029	-	IHMA87_02645	1		Function unknown	PA2506	PA14_32250	IHMA87_02645	homolog_g2561	-236	2788590	2789010	+	IHMA87_02646	1	opdT	Function unknown	PA2505	PA14_32270	IHMA87_02646	homolog_g2560
IHMA87_1	peak78	1	1201.03	14.610275	767437	-239	767178	767598	-	IHMA87_00725	1					IHMA87_00725	homolog_g6530
IHMA87_2	peak717	1	1148.71	14.19377	80979	-181	80778	81198	-	IHMA87_06197	2					IHMA87_06197	homolog_g7673
IHMA87_1	peak459	1	1146.2	14.17202	4542476	-376	4542080	4542500	-	IHMA87_04249	1					IHMA87_04249	homolog_g7298
IHMA87_1	peak408	1	1135.96	14.088645	4097243	-216	4097007	4097427	-	IHMA87_03821	1		Transcription	PA2696	PA14_29260	IHMA87_03821	homolog_g2758
IHMA87_1	peak102	2	1092.74	13.725385	1044204	-81	1044103	1044523	-	IHMA87_00980	3					IHMA87_00980	homolog_g6570	-262	1044066	1044486	+	IHMA87_00981	2					IHMA87_00981	homolog_g6571
IHMA87_1	peak224	2	1082.38	13.660425	2445662	-170	2445432	2445852	+	IHMA87_02318	1					IHMA87_02318	homolog_g6817	-195	2445447	2445867	-	IHMA87_02317	1	oprQ	Function unknown	PA2760	PA14_28400	IHMA87_02317	homolog_g2824
IHMA87_1	peak569	1	1077.57	13.565930000000002	5491339	-130	5491189	5491609	-	IHMA87_05158	1					IHMA87_05158	homolog_g7465
IHMA87_1	peak205	1	1045.03	13.348105	2305212	-87	2305105	2305525	-	IHMA87_02157	1					IHMA87_02157	homolog_g6705
IHMA87_1	peak493	1	1027.93	13.163985	4882267	-130	4882117	4882537	-	IHMA87_04577	1					IHMA87_04577	homolog_g7356
IHMA87_1	peak61	1	1027.69	12.389815	693811	-134	693545	693965	+	IHMA87_00649	1					IHMA87_00649	homolog_g6523
IHMA87_1	peak192	2	1021.67	13.145410000000002	2185590	-190	2185380	2185800	-	IHMA87_02038	1		Energy production and conversion	PA2936	PA14_26070	IHMA87_02038	homolog_g3008	-255	2185445	2185865	+	IHMA87_02039	1					IHMA87_02039	homolog_g6691
IHMA87_1	peak155	2	1011.47	13.04939	1662448	-103	1662325	1662745	-	IHMA87_01529	1		Function unknown	PA3413	PA14_19950	IHMA87_01529	homolog_g3503	-107	1662155	1662575	+	IHMA87_01530	1		Function unknown	PA3412	PA14_19960	IHMA87_01530	homolog_g3502
IHMA87_1	peak21	1	1009.29	13.0528	245455	-55	245110	245530	+	IHMA87_00216	3		Lipid transport and metabolism	PA0226	PA14_02760	IHMA87_00216	homolog_g239
IHMA87_1	peak651	1	1000.48	12.930025	6287675	-132	6287523	6287943	-	IHMA87_05896	1					IHMA87_05896	homolog_g7563
IHMA87_1	peak167	1	989.82	12.89097	1791352	-146	1791098	1791518	+	IHMA87_01659	1	oprO	Inorganic ion transport and metabolism	PA3280	PA14_21610	IHMA87_01659	homolog_g3366
IHMA87_1	peak644	2	980.93	12.552315	6205132	-136	6204868	6205288	+	IHMA87_05817	1					IHMA87_05817	homolog_g7560	-232	6204880	6205300	-	IHMA87_05816	2					IHMA87_05816	homolog_g7559
IHMA87_1	peak611	1	978.55	12.787045	6001181	-103	6000884	6001304	+	IHMA87_05637	4		Transcription	PA5157	PA14_68110	IHMA87_05637	homolog_g5295
IHMA87_1	peak630	1	960.76	12.58758	6164798	-259	6164519	6164939	-	IHMA87_05786	1					IHMA87_05786	homolog_g7529
IHMA87_1	peak183	3	956.0	12.584075	2043865	-64	2043781	2044201	-	IHMA87_01898	1					IHMA87_01898	homolog_g6664	-251	2043716	2044136	+	IHMA87_01899	1		"Replication, recombination and repair"	PA3048		IHMA87_01899	homolog_g3123	-210	2043635	2044055	-	IHMA87_01897	1	rmf	"Translation, ribosomal structure and biogenesis"	PA3049	PA14_24650	IHMA87_01897	homolog_g3124
IHMA87_1	peak299	1	934.36	12.42281	3022874	-174	3022648	3023068	+	IHMA87_02807	1		Cell wall/membrane/envelope biogenesis	PA2291	PA14_34960	IHMA87_02807	homolog_g2347
IHMA87_1	peak522	1	921.75	12.315185	5145531	-209	5145340	5145760	+	IHMA87_04822	1		Amino acid transport and metabolism	PA4500	PA14_58390	IHMA87_04822	homolog_g4610
IHMA87_1	peak121	2	917.58	10.95689	1189397	-45	1189332	1189752	-	IHMA87_01106	1					IHMA87_01106	homolog_g6588	-101	1189098	1189518	+	IHMA87_01107	1					IHMA87_01107	homolog_g6589
IHMA87_1	peak524	2	903.46	11.65223	5164729	-68	5164641	5165061	-	IHMA87_04836	1					IHMA87_04836	homolog_g7384	-103	5164432	5164852	+	IHMA87_04837	2		Function unknown	PA4515	PA14_58580	IHMA87_04837	homolog_g4625
IHMA87_1	peak313	1	900.48	12.143675	3155243	-64	3154907	3155327	+	IHMA87_02928	2					IHMA87_02928	homolog_g7023
IHMA87_1	peak543	1	888.02	11.986715	5265494	-304	5265170	5265590	-	IHMA87_04952	2					IHMA87_04952	homolog_g7436
IHMA87_1	peak149	1	876.66	11.94083	1579152	-232	1578984	1579404	+	IHMA87_01452	2		Function unknown	PA3519	PA14_18810	IHMA87_01452	homolog_g3610
IHMA87_1	peak648	2	863.1	11.815585	6274584	-42	6274226	6274646	+	IHMA87_05886	2	phoB	Signal transduction mechanisms	PA5360	PA14_70750	IHMA87_05886	homolog_g5505	-134	6274430	6274850	-	IHMA87_05885	1		Function unknown	PA5359	PA14_70740	IHMA87_05885	homolog_g5504
IHMA87_1	peak521	1	857.24	11.758975	5140042	-121	5139763	5140183	+	IHMA87_04818	2		Amino acid transport and metabolism	PA4496	PA14_58350	IHMA87_04818	homolog_g4606
IHMA87_1	peak92	1	853.53	11.325195	918426	-151	918177	918597	+	IHMA87_00855	2		Cell wall/membrane/envelope biogenesis	PA4069	PA14_11250	IHMA87_00855	homolog_g4165
IHMA87_1	peak291	1	849.28	11.675745	2888017	-107	2887890	2888310	-	IHMA87_02722	1	pvdS	Transcription	PA2426	PA14_33260	IHMA87_02722	homolog_g2481
IHMA87_1	peak144	1	839.12	11.604055	1551265	-362	1550883	1551303	-	IHMA87_01430	1					IHMA87_01430	homolog_g6619
IHMA87_1	peak420	1	837.13	11.552515	4262894	-38	4262836	4263256	-	IHMA87_03984	1	aprA	"Secondary metabolites biosynthesis, transport and catabolism"	PA1249	PA14_48060	IHMA87_03984	homolog_g1293
IHMA87_1	peak498	1	830.95	11.497295	4913812	-129	4913541	4913961	+	IHMA87_04597	1	pprB	Transcription	PA4296	PA14_55810	IHMA87_04597	homolog_g4403
IHMA87_1	peak24	1	800.7	11.259675	299722	-398	299720	300140	+	IHMA87_00268	1	oprE	Function unknown	PA0291	PA14_03800	IHMA87_00268	homolog_g305
IHMA87_1	peak301	2	772.47	11.021785	3056201	-225	3055956	3056376	-	IHMA87_02837	1	ptxS	Transcription	PA2259	PA14_35370	IHMA87_02837	homolog_g2315	-351	3056152	3056572	+	IHMA87_02838	1	ptxR	Transcription	PA2258	PA14_35380	IHMA87_02838	homolog_g2314
IHMA87_1	peak671	1	770.54	10.578255	6414108	-226	6413934	6414354	+	IHMA87_06011	2		Energy production and conversion	PA5468	PA14_72170	IHMA87_06011	homolog_g5618
IHMA87_1	peak290	1	768.41	10.989435	2872108	-88	2871796	2872216	+	IHMA87_02708	3		"Posttranslational modification, protein turnover, chaperones"	PA2439	PA14_33070	IHMA87_02708	homolog_g2494
IHMA87_1	peak428	1	764.15	10.94433	4333324	-45	4333259	4333679	-	IHMA87_04049	1		Function unknown	PA1168	PA14_49310	IHMA87_04049	homolog_g1212
IHMA87_1	peak80	2	746.08	10.79041	798324	-45	797969	798389	+	IHMA87_00749	1					IHMA87_00749	homolog_g6534	-191	798113	798533	-	IHMA87_00748	1		Function unknown	PA4179	PA14_09850	IHMA87_00748	homolog_g4275
IHMA87_2	peak709	1	741.43	10.590655	49086	-254	48812	49232	-	IHMA87_06166	1					IHMA87_06166	homolog_g7642
IHMA87_1	peak617	1	734.56	10.657135	6100129	-178	6099907	6100327	+	IHMA87_05728	1		Function unknown	PA5244	PA14_69250	IHMA87_05728	homolog_g5388
IHMA87_1	peak170	2	731.28	10.63226	1815128	-201	1814929	1815349	+	IHMA87_01680	1		"Posttranslational modification, protein turnover, chaperones"	PA3262	PA14_21820	IHMA87_01680	homolog_g3346	-386	1814722	1815142	-	IHMA87_01677	1		"Replication, recombination and repair"	PA3263	PA14_21790	IHMA87_01677	homolog_g3349
IHMA87_1	peak529	1	716.07	10.49736	5189051	-265	5188766	5189186	-	IHMA87_04863	1		Function unknown	PA4524.1		IHMA87_04863	homolog_g4635
IHMA87_1	peak241	1	703.4	10.35322	2506608	-94	2506302	2506722	+	IHMA87_02390	1					IHMA87_02390	homolog_g6860
IHMA87_1	peak477	1	697.1	10.339855	4667518	-127	4667245	4667665	+	IHMA87_04381	2	exlB				IHMA87_04381	homolog_g7336
IHMA87_1	peak413	2	695.71	10.266275	4155810	-21	4155431	4155851	+	IHMA87_03883	2		Transcription	PA1347	PA14_46850	IHMA87_03883	homolog_g1393	-357	4155433	4155853	-	IHMA87_03882	1					IHMA87_03882	homolog_g7233
IHMA87_1	peak683	2	688.77	10.23373	6500414	-88	6500102	6500522	+	IHMA87_06091	1		Amino acid transport and metabolism	PA5547	PA14_73150	IHMA87_06091	homolog_g5699	-151	6500243	6500663	-	IHMA87_06090	1		Cell wall/membrane/envelope biogenesis	PA5546	PA14_73140	IHMA87_06090	homolog_g5698
IHMA87_1	peak302	1	674.35	9.53847	3071245	-32	3070877	3071297	+	IHMA87_02852	1		Function unknown	PA2245	PA14_35550	IHMA87_02852	homolog_g2301
IHMA87_1	peak3	1	672.68	10.086465	52494	-370	52464	52884	+	IHMA87_00044	1					IHMA87_00044	homolog_g6468
IHMA87_2	peak736	1	666.84	10.04164	142017	-96	141713	142133	+	IHMA87_06274	1					IHMA87_06274	homolog_g7750
IHMA87_1	peak631	2	660.01	9.941905	6165976	-87	6165663	6166083	+	IHMA87_05788	1					IHMA87_05788	homolog_g7531	-397	6165559	6165979	-	IHMA87_05787	1					IHMA87_05787	homolog_g7530
IHMA87_1	peak650	1	658.68	9.992075	6287123	-97	6287006	6287426	-	IHMA87_05895	5	pstS	Inorganic ion transport and metabolism	PA5369	PA14_70860	IHMA87_05895	homolog_g5514
IHMA87_1	peak10	1	650.69	9.917435	128064	-199	127863	128283	+	IHMA87_00105	1		Inorganic ion transport and metabolism	PA0102	PA14_01240	IHMA87_00105	homolog_g114
IHMA87_1	peak160	1	641.78	9.807365	1703562	-175	1703337	1703757	+	IHMA87_01576	2					IHMA87_01576	homolog_g6625
IHMA87_1	peak258	2	632.27	9.446675	2575787	-74	2575693	2576113	-	IHMA87_02444	1	fphR	Transcription	PA2665	PA14_29620	IHMA87_02444	homolog_g2726	-80	2575467	2575887	+	IHMA87_02445	1	fhp	Energy production and conversion	PA2664	PA14_29640	IHMA87_02445	homolog_g2725
IHMA87_1	peak325	2	629.55	9.723265	3342436	-46	3342370	3342790	-	IHMA87_03101	1		Function unknown	PA2017	PA14_38420	IHMA87_03101	homolog_g2072	-95	3342131	3342551	+	IHMA87_03102	5	liuR	Transcription	PA2016	PA14_38430	IHMA87_03102	homolog_g2071
IHMA87_1	peak217	2	620.78	9.6289	2400927	-47	2400860	2401280	-	IHMA87_02262	2	copR	Signal transduction mechanisms	PA2809	PA14_27810	IHMA87_02262	homolog_g2876	-78	2400605	2401025	+	IHMA87_02263	1	ptrA	Function unknown	PA2808	PA14_27830	IHMA87_02263	homolog_g2875
IHMA87_2	peak728	2	609.12	9.4881	116205	-44	115849	116269	+	IHMA87_06239	1					IHMA87_06239	homolog_g7715	-55	116130	116550	-	IHMA87_06238	1					IHMA87_06238	homolog_g7714
IHMA87_1	peak182	1	608.94	9.530095	2000380	-89	2000069	2000489	+	IHMA87_01868	2		General function prediction only	PA3080	PA14_24310	IHMA87_01868	homolog_g3155
IHMA87_1	peak260	1	583.65	9.27562	2614332	-368	2613944	2614364	-	IHMA87_02479	13	nuoA	Energy production and conversion	PA2637	PA14_30020	IHMA87_02479	homolog_g2698
IHMA87_1	peak310	2	579.9	9.23277	3136395	-145	3136140	3136560	+	IHMA87_02911	1					IHMA87_02911	homolog_g7022	-145	3136230	3136650	-	IHMA87_02910	1					IHMA87_02910	homolog_g7021
IHMA87_1	peak655	1	576.22	9.17204	6292694	-114	6292560	6292980	-	IHMA87_05900	1					IHMA87_05900	homolog_g7567
IHMA87_1	peak216	2	575.31	9.167485	2387795	-84	2387691	2388111	-	IHMA87_02249	1					IHMA87_02249	homolog_g6796	-339	2387436	2387856	-	IHMA87_02248	3					IHMA87_02248	homolog_g6795
IHMA87_1	peak115	1	569.6	9.13877	1163434	-165	1163199	1163619	+	IHMA87_01081	5					IHMA87_01081	homolog_g6581
IHMA87_1	peak497	1	568.03	9.09518	4887290	-116	4887154	4887574	-	IHMA87_04581	1					IHMA87_04581	homolog_g7360
IHMA87_1	peak471	1	566.52	9.12813	4584010	-94	4583896	4584316	-	IHMA87_04299	1					IHMA87_04299	homolog_g7318
IHMA87_1	peak90	2	565.38	9.113555	895536	-178	895314	895734	+	IHMA87_00838	6					IHMA87_00838	homolog_g6544	-281	895235	895655	-	IHMA87_00837	3		Function unknown	PA4087	PA14_11050	IHMA87_00837	homolog_g4183
IHMA87_2	peak721	2	563.9	9.0993	91947	-54	91601	92021	+	IHMA87_06211	2					IHMA87_06211	homolog_g7687	-77	91850	92270	-	IHMA87_06210	1					IHMA87_06210	homolog_g7686
IHMA87_1	peak574	1	548.52	8.914885	5496360	-114	5496226	5496646	-	IHMA87_05162	1					IHMA87_05162	homolog_g7469
IHMA87_1	peak185	1	548.32	8.95197	2048729	-136	2048465	2048885	+	IHMA87_01902	2	rocA2	Transcription	PA3045	PA14_24710	IHMA87_01902	homolog_g3120
IHMA87_1	peak201	1	547.98	8.938995	2263123	-43	2263060	2263480	-	IHMA87_02117	1	ohr	"Posttranslational modification, protein turnover, chaperones"	PA2850	PA14_27220	IHMA87_02117	homolog_g2920
IHMA87_1	peak461	2	539.41	8.801295	4545610	-17	4545227	4545647	+	IHMA87_04252	1					IHMA87_04252	homolog_g7301	-225	4545365	4545785	-	IHMA87_04251	1					IHMA87_04251	homolog_g7300
IHMA87_1	peak342	1	536.08	8.828510000000001	3507504	-200	3507304	3507724	+	IHMA87_03244	1					IHMA87_03244	homolog_g7086
IHMA87_1	peak38	2	533.42	8.790865	548580	-73	548253	548673	+	IHMA87_00504	1	rsmY	Function unknown	PA0527.1	PA14_06875	IHMA87_00504	homolog_g547	-133	548427	548847	-	IHMA87_00503	1	dnr	Signal transduction mechanisms	PA0527	PA14_06870	IHMA87_00503	homolog_g546
IHMA87_1	peak236	1	532.44	8.783619999999999	2496565	-282	2496263	2496683	-	IHMA87_02377	1					IHMA87_02377	homolog_g6847
IHMA87_1	peak329	2	525.99	8.734874999999999	3397356	-170	3397166	3397586	-	IHMA87_03148	1		General function prediction only	PA1972	PA14_39020	IHMA87_03148	homolog_g2027	-344	3397300	3397720	+	IHMA87_03149	1	braZ	Amino acid transport and metabolism	PA1971	PA14_39050	IHMA87_03149	homolog_g2026
IHMA87_1	peak135	1	520.56	8.671945	1333848	-55	1333503	1333923	+	IHMA87_01232	1		Function unknown	PA3722	PA14_16270	IHMA87_01232	homolog_g3816
IHMA87_1	peak359	2	519.76	8.636875	3635361	-74	3635267	3635687	-	IHMA87_03374	1					IHMA87_03374	homolog_g7137	-327	3635014	3635434	-	IHMA87_03373	1					IHMA87_03373	homolog_g7136
IHMA87_1	peak504	1	513.34	8.609459999999999	5012208	-58	5011866	5012286	+	IHMA87_04689	2		Cell wall/membrane/envelope biogenesis	PA4374	PA14_56880	IHMA87_04689	homolog_g4481
IHMA87_1	peak84	2	510.24	8.570915	833772	-373	833745	834165	+	IHMA87_00783	1	tyrS	"Translation, ribosomal structure and biogenesis"	PA4138	PA14_10420	IHMA87_00783	homolog_g4234	-373	833379	833799	-	IHMA87_00782	1		Function unknown	PA4139	PA14_10380	IHMA87_00782	homolog_g4235
IHMA87_2	peak694	1	508.97	8.557455000000001	10101	-150	9931	10351	-	IHMA87_06125	1					IHMA87_06125	homolog_g7601
IHMA87_2	peak752	1	507.02	8.486205	173845	-142	173587	174007	+	IHMA87_06308	2					IHMA87_06308	homolog_g7784
IHMA87_1	peak523	2	493.61	8.39641	5158314	-8	5158286	5158706	-	IHMA87_04833	3		General function prediction only	PA4511	PA14_58540	IHMA87_04833	homolog_g4621	-122	5158036	5158456	+	IHMA87_04834	1	lpxO1	"Posttranslational modification, protein turnover, chaperones"	PA4512	PA14_58550	IHMA87_04834	homolog_g4622
IHMA87_2	peak691	2	490.37	8.34963	2073	-24	2029	2449	-	IHMA87_06120	1					IHMA87_06120	homolog_g7596	-79	1752	2172	+	IHMA87_06121	1					IHMA87_06121	homolog_g7597
IHMA87_2	peak703	2	487.85	8.32834	29531	-29	29160	29580	+	IHMA87_06148	1					IHMA87_06148	homolog_g7624	-151	29360	29780	-	IHMA87_06147	2					IHMA87_06147	homolog_g7623
IHMA87_1	peak39	1	479.87	8.273340000000001	555058	-8	554666	555086	+	IHMA87_00512	2		Amino acid transport and metabolism	PA0534	PA14_06960	IHMA87_00512	homolog_g554
IHMA87_1	peak331	1	471.18	8.178935	3406602	-130	3406332	3406752	+	IHMA87_03161	1				PA14_35820	IHMA87_03161	homolog_g6115
IHMA87_2	peak723	2	469.64	8.14206	104359	-22	103981	104401	+	IHMA87_06223	1					IHMA87_06223	homolog_g7699	-76	104263	104683	-	IHMA87_06222	1					IHMA87_06222	homolog_g7698
IHMA87_1	peak15	1	464.47	8.073780000000001	188090	-126	187816	188236	+	IHMA87_00162	1		Function unknown	PA0160	PA14_01990	IHMA87_00162	homolog_g172
IHMA87_1	peak613	1	463.64	8.091695	6016850	-128	6016578	6016998	+	IHMA87_05651	4	arcD	Amino acid transport and metabolism	PA5170	PA14_68300	IHMA87_05651	homolog_g5309
IHMA87_1	peak679	1	462.1	8.089955	6468520	-153	6468273	6468693	+	IHMA87_06061	1	pdxY	Coenzyme transport and metabolism	PA5516	PA14_72780	IHMA87_06061	homolog_g5668
IHMA87_1	peak163	2	462.0	8.0564	1711182	-77	1711085	1711505	-	IHMA87_01581	1		Function unknown	PA3367	PA14_20550	IHMA87_01581	homolog_g3456	-190	1710972	1711392	+	IHMA87_01582	1	amiE	General function prediction only	PA3366	PA14_20560	IHMA87_01582	homolog_g3454
IHMA87_1	peak627	1	457.1	7.865919999999999	6158864	-139	6158705	6159125	-	IHMA87_05783	1					IHMA87_05783	homolog_g7526
IHMA87_1	peak429	1	456.08	8.02959	4335584	-54	4335238	4335658	+	IHMA87_04052	1	pcpS	"Secondary metabolites biosynthesis, transport and catabolism"	PA1165	PA14_49340	IHMA87_04052	homolog_g1209
IHMA87_1	peak684	1	448.74	7.40818	6508246	-61	6508165	6508585	-	IHMA87_06099	2	glmR	Carbohydrate transport and metabolism	PA5550	PA14_73190	IHMA87_06099	homolog_g5702
IHMA87_1	peak378	1	447.53	7.943149999999999	3714046	-46	3713692	3714112	+	IHMA87_03458	1		Function unknown	PA1747	PA14_41960	IHMA87_03458	homolog_g1796
IHMA87_1	peak391	2	442.24	7.875520000000001	3902664	-43	3902601	3903021	-	IHMA87_03642	3				PA14_44630	IHMA87_03642	homolog_g6170	-138	3902402	3902822	+	IHMA87_03643	1		Amino acid transport and metabolism	PA1531	PA14_44640	IHMA87_03643	homolog_g1578
IHMA87_1	peak175	1	440.37	7.774234999999999	1884053	-85	1883738	1884158	+	IHMA87_01756	4	gltB	Carbohydrate transport and metabolism	PA3190	PA14_22980	IHMA87_01756	homolog_g3273
IHMA87_1	peak223	2	433.3	7.773645	2442886	-89	2442575	2442995	+	IHMA87_02314	1		Function unknown	PA2763	PA14_28370	IHMA87_02314	homolog_g2827	-183	2442683	2443103	-	IHMA87_02313	1					IHMA87_02313	homolog_g6816
IHMA87_1	peak484	1	432.1	7.726925	4739685	-36	4739321	4739741	+	IHMA87_04449	1		Function unknown	PA0805	PA14_53840	IHMA87_04449	homolog_g836
IHMA87_1	peak198	1	430.63	7.767959999999999	2247500	-33	2247447	2247867	-	IHMA87_02098	1		Cell motility	PA2867	PA14_27000	IHMA87_02098	homolog_g2939
IHMA87_1	peak278	1	430.17	7.624905	2766703	-68	2766371	2766791	+	IHMA87_02626	1				PA14_31930	IHMA87_02626	homolog_g6084
IHMA87_1	peak326	2	427.42	7.718720000000001	3350516	-71	3350425	3350845	-	IHMA87_03108	1		Transcription	PA2010	PA14_38500	IHMA87_03108	homolog_g2065	-90	3350206	3350626	+	IHMA87_03109	3	hmgA	"Secondary metabolites biosynthesis, transport and catabolism"	PA2009	PA14_38510	IHMA87_03109	homolog_g2064
