## Supplementary Dataset 2 for "Determination of the Two-Component Systems regulatory network reveals core and accessory regulations across *Pseudomonas aeruginosa* lineages": CS18_CzcR-PA14_31960_PA14.tab

chrom	peakID	number_of_putative_targets	log(qvalue)	fold_enrichment	summit_position	dist_to_ATG_target1	prom_start_1	prom_end_1	strand_1	first_gene_ID_1	number_of_genes_in_operon_1	name_1	COG_1	PAO1_ID_1	PA14_ID_1	IHMA87_ID_1	homolog_group_1	putative_target_2
refseq|NC_008463.1|chromosome	peak454	1	2902.22	10.479465	3176295	-148	3176127	3176547	-	PA14_35710	1				PA14_35710		homolog_g6104
refseq|NC_008463.1|chromosome	peak717	2	2322.58	17.57393	5152771	-125	5152496	5152916	+	PA14_57890	5		General function prediction only	PA4457	PA14_57890	IHMA87_04779	homolog_g4567	-289	5152462	5152882	-	PA14_57880	5		"Secondary metabolites biosynthesis, transport and catabolism"	PA4456	PA14_57880	IHMA87_04778	homolog_g4566
refseq|NC_008463.1|chromosome	peak414	2	2000.5	15.871705000000002	2783871	-170	2783641	2784061	+	PA14_31970	1	czcC	Cell wall/membrane/envelope biogenesis	PA2522	PA14_31970	IHMA87_02629	homolog_g2577	-343	2783508	2783928	-	PA14_31960	2	czcR	Signal transduction mechanisms	PA2523	PA14_31960	IHMA87_02628	homolog_g2578
refseq|NC_008463.1|chromosome	peak256	2	1933.22	15.542635	1816929	-228	1816757	1817177	+	PA14_21030	1		"Intracellular trafficking, secretion, and vesicular transport"	PA3326	PA14_21030	IHMA87_01612	homolog_g3414	-254	1816655	1817075	-	PA14_21020	7		"Secondary metabolites biosynthesis, transport and catabolism"	PA3327	PA14_21020		homolog_g3415
refseq|NC_008463.1|chromosome	peak267	1	1888.34	15.275714999999998	1874416	-259	1874275	1874695	+	PA14_21620	1	oprP	Inorganic ion transport and metabolism	PA3279	PA14_21620	IHMA87_01660	homolog_g3365
refseq|NC_008463.1|chromosome	peak164	1	1793.09	14.778005	1080025	2	1080007	1080427	-	PA14_12570	1		Transcription	PA3965	PA14_12570	IHMA87_00962	homolog_g4061
refseq|NC_008463.1|chromosome	peak99	1	1734.57	14.29334	712282	-179	712061	712481	+	PA14_08310	3		Function unknown	PA0646	PA14_08310		homolog_g667
refseq|NC_008463.1|chromosome	peak797	1	1728.88	10.5799	5536270	-381	5535869	5536289	-	PA14_62040	3				PA14_62040	IHMA87_05157	homolog_g6389
refseq|NC_008463.1|chromosome	peak133	1	1710.32	13.78683	813395	-260	813115	813535	-	PA14_09480	2	phzA1	General function prediction only	PA4210	PA14_09480		homolog_g4306
refseq|NC_008463.1|chromosome	peak788	1	1576.71	13.592175	5486812	-219	5486631	5487051	+	PA14_61500	6		Function unknown	PA4648	PA14_61500		homolog_g4764
refseq|NC_008463.1|chromosome	peak633	1	1571.84	13.571165	4605793	-91	4605682	4606102	-	PA14_51860	1		Carbohydrate transport and metabolism	PA0959	PA14_51860		homolog_g999
refseq|NC_008463.1|chromosome	peak415	2	1542.71	13.40176	2803238	-174	2803044	2803464	-	PA14_32250	1		Function unknown	PA2506	PA14_32250	IHMA87_02645	homolog_g2561	-189	2803027	2803447	+	PA14_32270	1	opdT	Function unknown	PA2505	PA14_32270	IHMA87_02646	homolog_g2560
refseq|NC_008463.1|chromosome	peak583	1	1520.03	12.727285	4279021	-57	4278944	4279364	-	PA14_48060	1	aprA	"Secondary metabolites biosynthesis, transport and catabolism"	PA1249	PA14_48060	IHMA87_03984	homolog_g1293
refseq|NC_008463.1|chromosome	peak727	2	1514.73	12.753915	5219711	-90	5219401	5219821	+	PA14_58580	2		Function unknown	PA4515	PA14_58580	IHMA87_04837	homolog_g4625	-128	5219563	5219983	-	PA14_58570	1		Inorganic ion transport and metabolism	PA4514	PA14_58570		homolog_g4624
refseq|NC_008463.1|chromosome	peak181	1	1486.49	13.105810000000002	1192580	-98	1192462	1192882	-	PA14_13860	1				PA14_13860		homolog_g5902
refseq|NC_008463.1|chromosome	peak860	1	1475.24	12.30993	6077277	-99	6076976	6077396	+	PA14_68110	4		Transcription	PA5157	PA14_68110	IHMA87_05637	homolog_g5295
refseq|NC_008463.1|chromosome	peak7	1	1469.55	11.54006	64276	-389	64265	64685	+	PA14_00640	1	phzH	Amino acid transport and metabolism	PA0051	PA14_00640		homolog_g63
refseq|NC_008463.1|chromosome	peak199	2	1452.02	12.9102	1303790	-67	1303703	1304123	-	PA14_15360	1				PA14_15360		homolog_g5917	-262	1303652	1304072	+	PA14_15380	2				PA14_15380		homolog_g5919
refseq|NC_008463.1|chromosome	peak266	1	1446.03	12.850285	1872758	-142	1872500	1872920	+	PA14_21610	1	oprO	Inorganic ion transport and metabolism	PA3280	PA14_21610	IHMA87_01659	homolog_g3366
refseq|NC_008463.1|chromosome	peak697	1	1439.64	12.825455	5066947	-71	5066618	5067038	+	PA14_56880	2		Cell wall/membrane/envelope biogenesis	PA4374	PA14_56880	IHMA87_04689	homolog_g4481
refseq|NC_008463.1|chromosome	peak308	2	1438.74	12.832825	2155155	-203	2154932	2155352	-	PA14_24650	1	rmf	"Translation, ribosomal structure and biogenesis"	PA3049	PA14_24650	IHMA87_01897	homolog_g3124	-259	2155014	2155434	+	PA14_24665	2				PA14_24665		homolog_g5998
refseq|NC_008463.1|chromosome	peak884	2	1436.08	12.789575	6299655	-43	6299298	6299718	+	PA14_70750	2	phoB	Signal transduction mechanisms	PA5360	PA14_70750	IHMA87_05886	homolog_g5505	-62	6299573	6299993	-	PA14_70740	1		Function unknown	PA5359	PA14_70740	IHMA87_05885	homolog_g5504
refseq|NC_008463.1|chromosome	peak245	2	1426.32	12.76087	1719369	-102	1719247	1719667	-	PA14_19950	1		Function unknown	PA3413	PA14_19950	IHMA87_01529	homolog_g3503	-108	1719077	1719497	+	PA14_19960	1		Function unknown	PA3412	PA14_19960	IHMA87_01530	homolog_g3502
refseq|NC_008463.1|chromosome	peak350	2	1425.49	12.74782	2454092	-174	2453866	2454286	+	PA14_28410	1		Function unknown	PA2759	PA14_28410		homolog_g2823	-191	2453881	2454301	-	PA14_28400	1	oprQ	Function unknown	PA2760	PA14_28400	IHMA87_02317	homolog_g2824
refseq|NC_008463.1|chromosome	peak337	1	1409.03	12.649335	2365449	-64	2365365	2365785	-	PA14_27220	1	ohr	"Posttranslational modification, protein turnover, chaperones"	PA2850	PA14_27220	IHMA87_02117	homolog_g2920
refseq|NC_008463.1|chromosome	peak723	1	1389.15	12.54754	5200459	-198	5200257	5200677	+	PA14_58390	1		Amino acid transport and metabolism	PA4500	PA14_58390	IHMA87_04822	homolog_g4610
refseq|NC_008463.1|chromosome	peak282	1	1368.78	12.35315	1931354	12	1931346	1931766	-	PA14_22120	1				PA14_22120		homolog_g5963
refseq|NC_008463.1|chromosome	peak302	2	1348.24	12.31697	2084814	-54	2084468	2084888	+	PA14_23990	9	xcpR	Cell motility	PA3103	PA14_23990	IHMA87_01842	homolog_g3181	-166	2084628	2085048	-	PA14_23980	2	xcpP	Function unknown	PA3104	PA14_23980	IHMA87_01841	homolog_g3182
refseq|NC_008463.1|chromosome	peak693	2	1332.13	12.216465	4994246	-163	4994009	4994429	+	PA14_55940	1	flp	"Intracellular trafficking, secretion, and vesicular transport"	PA4306	PA14_55940	IHMA87_04607	homolog_g4413	-247	4993979	4994399	-	PA14_55930	7	rcpC	"Intracellular trafficking, secretion, and vesicular transport"	PA4305	PA14_55930	IHMA87_04606	homolog_g4412
refseq|NC_008463.1|chromosome	peak203	1	1321.24	12.160415	1312011	-63	1311674	1312094	+	PA14_15500	1				PA14_15500		homolog_g5930
refseq|NC_008463.1|chromosome	peak147	2	1309.42	12.07916	956635	-177	956412	956832	+	PA14_11060	2	cupB1	Cell motility	PA4086	PA14_11060		homolog_g4182	-294	956321	956741	-	PA14_11050	3		Function unknown	PA4087	PA14_11050	IHMA87_00837	homolog_g4183
refseq|NC_008463.1|chromosome	peak722	1	1271.1	11.862195	5194948	-121	5194669	5195089	+	PA14_58350	2		Amino acid transport and metabolism	PA4496	PA14_58350	IHMA87_04818	homolog_g4606
refseq|NC_008463.1|chromosome	peak627	1	1267.32	11.843035	4585500	-61	4585419	4585839	-	PA14_51560	1				PA14_51560		homolog_g6212
refseq|NC_008463.1|chromosome	peak430	1	1264.08	11.82335	2910725	-108	2910597	2911017	-	PA14_33260	1	pvdS	Transcription	PA2426	PA14_33260	IHMA87_02722	homolog_g2481
refseq|NC_008463.1|chromosome	peak787	2	1256.63	11.7778	5475295	-74	5475201	5475621	-	PA14_61320	1		Function unknown	PA4634	PA14_61320	IHMA87_05096	homolog_g4750	-352	5475247	5475667	+	PA14_61330	1		Function unknown	PA4635	PA14_61330	IHMA87_05097	homolog_g4751
refseq|NC_008463.1|chromosome	peak404	1	1223.76	11.575	2717079	-136	2716923	2717343	-	PA14_31240	1				PA14_31240		homolog_g6077
refseq|NC_008463.1|chromosome	peak13	1	1211.04	11.504815	121581	-205	121386	121806	+	PA14_01240	1		Inorganic ion transport and metabolism	PA0102	PA14_01240	IHMA87_00105	homolog_g114
refseq|NC_008463.1|chromosome	peak191	1	1205.55	11.47272	1243854	-86	1243540	1243960	+	PA14_14540	2				PA14_14540		homolog_g5912
refseq|NC_008463.1|chromosome	peak674	1	1203.82	10.430715	4862608	-92	4862496	4862916	-	PA14_54870	1				PA14_54870		homolog_g6237
refseq|NC_008463.1|chromosome	peak241	2	1111.47	10.90082	1675112	-63	1675029	1675449	-	PA14_19370	1		Amino acid transport and metabolism	PA3459	PA14_19370	IHMA87_01491	homolog_g3550	-80	1674792	1675212	+	PA14_19380	1		Transcription	PA3458	PA14_19380	IHMA87_01492	homolog_g3549
refseq|NC_008463.1|chromosome	peak370	1	1109.25	10.871580000000002	2531656	-141	2531397	2531817	+	PA14_29260	1		Transcription	PA2696	PA14_29260	IHMA87_03821	homolog_g2758
refseq|NC_008463.1|chromosome	peak901	1	1089.15	10.74477	6429540	-231	6429371	6429791	+	PA14_72170	2		Energy production and conversion	PA5468	PA14_72170	IHMA87_06011	homolog_g5618
refseq|NC_008463.1|chromosome	peak531	1	1086.21	10.135735	3831693	-193	3831486	3831906	+	PA14_43070	4				PA14_43070		homolog_g6162
refseq|NC_008463.1|chromosome	peak731	2	1084.33	10.496115	5234040	10	5234030	5234450	-	PA14_58730	1	pilA	"Intracellular trafficking, secretion, and vesicular transport"	PA4525	PA14_58730		homolog_g4636	-239	5233879	5234299	+	PA14_58750	5	pilB	"Intracellular trafficking, secretion, and vesicular transport"	PA4526	PA14_58750	IHMA87_04867	homolog_g4637
refseq|NC_008463.1|chromosome	peak140	1	1079.61	10.713675	898227	-315	897892	898312	-	PA14_10380	1		Function unknown	PA4139	PA14_10380	IHMA87_00782	homolog_g4235
refseq|NC_008463.1|chromosome	peak326	2	1078.24	10.382165	2278291	-176	2278067	2278487	+	PA14_26080	1				PA14_26080		homolog_g6001	-214	2278057	2278477	-	PA14_26070	1		Energy production and conversion	PA2936	PA14_26070	IHMA87_02038	homolog_g3008
refseq|NC_008463.1|chromosome	peak83	2	1075.67	10.690195	596770	-70	596440	596860	+	PA14_06875	1	rsmY	Function unknown	PA0527.1	PA14_06875	IHMA87_00504	homolog_g547	-133	596617	597037	-	PA14_06870	1	dnr	Signal transduction mechanisms	PA0527	PA14_06870	IHMA87_00503	homolog_g546
refseq|NC_008463.1|chromosome	peak482	2	1068.41	10.61537	3427295	-95	3427180	3427600	-	PA14_38420	1		Function unknown	PA2017	PA14_38420	IHMA87_03101	homolog_g2072	-98	3426993	3427413	+	PA14_38430	5	liuR	Transcription	PA2016	PA14_38430	IHMA87_03102	homolog_g2071
refseq|NC_008463.1|chromosome	peak886	1	1055.82	10.545325	6312197	-95	6312082	6312502	-	PA14_70860	1	pstS	Inorganic ion transport and metabolism	PA5369	PA14_70860	IHMA87_05895	homolog_g5514
refseq|NC_008463.1|chromosome	peak622	2	1043.86	9.456775	4562465	-372	4562437	4562857	+	PA14_51340	1	mvfR	Transcription	PA1003	PA14_51340	IHMA87_04224	homolog_g1044	-377	4562068	4562488	-	PA14_51330	1	nadA	Coenzyme transport and metabolism	PA1004	PA14_51330	IHMA87_04223	homolog_g1045
refseq|NC_008463.1|chromosome	peak874	1	1029.69	10.408775	6228276	-118	6227994	6228414	+	PA14_69850	1		Cell wall/membrane/envelope biogenesis	PA5291	PA14_69850		homolog_g5435
refseq|NC_008463.1|chromosome	peak141	2	1020.56	10.346235	901271	-77	901174	901594	-	PA14_10440	1		Function unknown	PA4137	PA14_10440	IHMA87_00784	homolog_g4233	-288	901159	901579	+	PA14_10470	1		Carbohydrate transport and metabolism	PA4136	PA14_10470	IHMA87_00785	homolog_g4232
refseq|NC_008463.1|chromosome	peak5	1	980.98	9.202715	54196	-381	54177	54597	+	PA14_00520	1				PA14_00520		homolog_g5841
refseq|NC_008463.1|chromosome	peak342	2	976.29	10.07163	2411605	-52	2411533	2411953	-	PA14_27810	2	copR	Signal transduction mechanisms	PA2809	PA14_27810	IHMA87_02262	homolog_g2876	-74	2411279	2411699	+	PA14_27830	1	ptrA	Function unknown	PA2808	PA14_27830	IHMA87_02263	homolog_g2875
refseq|NC_008463.1|chromosome	peak686	2	959.69	9.965215	4946416	-94	4946302	4946722	-	PA14_55580	1	hemO	Inorganic ion transport and metabolism	PA0672	PA14_55580	IHMA87_04573	homolog_g698	-212	4946228	4946648	+	PA14_55590	3		Function unknown	PA0671	PA14_55590	IHMA87_04574	homolog_g697
refseq|NC_008463.1|chromosome	peak76	3	959.51	9.964505	528047	-7	527654	528074	+	PA14_05960	1		Transcription	PA0456	PA14_05960		homolog_g474	-367	528014	528434	+	PA14_05970	1		"Posttranslational modification, protein turnover, chaperones"	PA0457	PA14_05970	IHMA87_00437	homolog_g475	-341	527686	528106	-	PA14_05950	1	dbpA	"Replication, recombination and repair"	PA0455	PA14_05950	IHMA87_00434	homolog_g473
refseq|NC_008463.1|chromosome	peak596	1	944.35	9.869925	4381433	-101	4381312	4381732	-	PA14_49300	1		Function unknown	PA1169	PA14_49300	IHMA87_04048	homolog_g1213
refseq|NC_008463.1|chromosome	peak597	1	924.69	9.71035	4384037	-56	4383693	4384113	+	PA14_49340	1	pcpS	"Secondary metabolites biosynthesis, transport and catabolism"	PA1165	PA14_49340	IHMA87_04052	homolog_g1209
refseq|NC_008463.1|chromosome	peak664	1	923.15	9.729175	4774140	-31	4773771	4774191	+	PA14_53840	1		Function unknown	PA0805	PA14_53840	IHMA87_04449	homolog_g836
refseq|NC_008463.1|chromosome	peak742	1	918.08	9.01643	5275195	-129	5274924	5275344	+	PA14_59220	1	pyoS5	Function unknown	PA0985	PA14_59220		homolog_g1026
refseq|NC_008463.1|chromosome	peak236	1	917.05	9.51238	1621285	3	1620882	1621302	+	PA14_18810	2		Function unknown	PA3519	PA14_18810	IHMA87_01452	homolog_g3610
refseq|NC_008463.1|chromosome	peak335	1	914.14	9.666915	2352413	-78	2352091	2352511	+	PA14_27070	1		Function unknown	PA2864	PA14_27070	IHMA87_02101	homolog_g2936
refseq|NC_008463.1|chromosome	peak215	2	907.38	9.63353	1374570	-206	1374376	1374796	+	PA14_16140	2		Function unknown	PA3732	PA14_16140	IHMA87_01222	homolog_g3826	-276	1374274	1374694	-	PA14_16130	1		Energy production and conversion	PA3733	PA14_16130	IHMA87_01221	homolog_g3827
refseq|NC_008463.1|chromosome	peak316	2	899.14	9.57348	2201593	-93	2201286	2201706	+	PA14_25180	1	psrA	Transcription	PA3006	PA14_25180	IHMA87_01961	homolog_g3080	-139	2201434	2201854	-	PA14_25160	2	lexA	Transcription	PA3007	PA14_25160	IHMA87_01960	homolog_g3081
refseq|NC_008463.1|chromosome	peak918	1	895.26	9.5554	6518982	9	6518971	6519391	-	PA14_73190	2	glmR	Carbohydrate transport and metabolism	PA5550	PA14_73190	IHMA87_06099	homolog_g5702
refseq|NC_008463.1|chromosome	peak898	1	892.42	9.520215	6408473	-156	6408229	6408649	+	PA14_71900	1		Function unknown	PA5446	PA14_71900	IHMA87_05980	homolog_g5596
refseq|NC_008463.1|chromosome	peak150	1	885.58	9.49208	966399	-386	966385	966805	+	PA14_11120	1	PA4080	Transcription	PA4080	PA14_11120	IHMA87_00845	homolog_g4176
refseq|NC_008463.1|chromosome	peak379	1	878.95	9.45019	2599457	-330	2599107	2599527	-	PA14_30020	13	nuoA	Energy production and conversion	PA2637	PA14_30020	IHMA87_02479	homolog_g2698
refseq|NC_008463.1|chromosome	peak724	2	850.52	9.254325	5213256	-29	5213207	5213627	-	PA14_58540	3		General function prediction only	PA4511	PA14_58540	IHMA87_04833	homolog_g4621	-101	5212957	5213377	+	PA14_58550	1	lpxO1	"Posttranslational modification, protein turnover, chaperones"	PA4512	PA14_58550	IHMA87_04834	homolog_g4622
refseq|NC_008463.1|chromosome	peak471	1	831.83	9.141905	3301255	-353	3300882	3301302	-	PA14_37060	6	cupA1	Cell motility	PA2128	PA14_37060		homolog_g2184
refseq|NC_008463.1|chromosome	peak548	2	826.66	9.10841	3973586	8	3973574	3973994	-	PA14_44630	3				PA14_44630	IHMA87_03642	homolog_g6170	-45	3973231	3973651	+	PA14_44640	1		Amino acid transport and metabolism	PA1531	PA14_44640	IHMA87_03643	homolog_g1578
refseq|NC_008463.1|chromosome	peak818	2	825.62	9.100375	5694570	-62	5694488	5694908	-	PA14_63890	1		General function prediction only	PA4832	PA14_63890	IHMA87_05319	homolog_g4966	-169	5694339	5694759	+	PA14_63900	1		General function prediction only	PA4833	PA14_63900	IHMA87_05320	homolog_g4967
refseq|NC_008463.1|chromosome	peak31	1	814.76	7.933444999999999	245578	-54	245232	245652	+	PA14_02760	3		Lipid transport and metabolism	PA0226	PA14_02760	IHMA87_00216	homolog_g239
refseq|NC_008463.1|chromosome	peak666	1	802.13	8.940190000000001	4793596	-304	4793272	4793692	-	PA14_54040	1		Amino acid transport and metabolism	PA0789	PA14_54040	IHMA87_04465	homolog_g820
refseq|NC_008463.1|chromosome	peak310	1	786.39	8.81426	2160042	-132	2159774	2160194	+	PA14_24710	2	rocA2	Transcription	PA3045	PA14_24710	IHMA87_01902	homolog_g3120
refseq|NC_008463.1|chromosome	peak152	1	768.19	8.717089999999999	978773	-151	978524	978944	+	PA14_11250	2		Cell wall/membrane/envelope biogenesis	PA4069	PA14_11250	IHMA87_00855	homolog_g4165
refseq|NC_008463.1|chromosome	peak794	2	768.08	8.710275	5514808	-17	5514771	5515191	-	PA14_61845	2			PA4674.1	PA14_61845		homolog_g4793	-312	5514720	5515140	+	PA14_61850	1		Coenzyme transport and metabolism	PA4675	PA14_61850	IHMA87_05141	homolog_g4794
refseq|NC_008463.1|chromosome	peak694	2	766.23	8.69606	5007170	-78	5006848	5007268	+	PA14_56070	1	mvaT	Function unknown	PA4315	PA14_56070	IHMA87_04617	homolog_g4422	-182	5006968	5007388	-	PA14_56060	1	purU1	Nucleotide transport and metabolism	PA4314	PA14_56060	IHMA87_04616	homolog_g4421
refseq|NC_008463.1|chromosome	peak306	1	764.68	8.659075	2111836	-91	2111527	2111947	+	PA14_24310	2		General function prediction only	PA3080	PA14_24310	IHMA87_01868	homolog_g3155
refseq|NC_008463.1|chromosome	peak512	1	757.96	8.645545	3684272	-71	3683943	3684363	+	PA14_41280	2		Defense mechanisms	PA1797	PA14_41280	IHMA87_03332	homolog_g1851
refseq|NC_008463.1|chromosome	peak334	1	741.82	8.538715	2349800	-27	2349753	2350173	-	PA14_27000	1		Cell motility	PA2867	PA14_27000	IHMA87_02098	homolog_g2939
refseq|NC_008463.1|chromosome	peak238	1	727.35	8.444975	1635361	-128	1635213	1635633	-	PA14_18960	1				PA14_18960		homolog_g5948
refseq|NC_008463.1|chromosome	peak830	1	726.09	8.10899	5808625	-227	5808378	5808798	-	PA14_65160	1		Function unknown	PA4933	PA14_65160	IHMA87_05423	homolog_g5067
refseq|NC_008463.1|chromosome	peak89	1	709.09	8.31957	630580	-117	630443	630863	-	PA14_07330	1		Function unknown	PA0563	PA14_07330	IHMA87_00540	homolog_g583
refseq|NC_008463.1|chromosome	peak447	1	705.1	7.80157	3110175	-169	3109944	3110364	+	PA14_34960	1		Cell wall/membrane/envelope biogenesis	PA2291	PA14_34960	IHMA87_02807	homolog_g2347
refseq|NC_008463.1|chromosome	peak348	1	702.18	8.270150000000001	2451297	-91	2450988	2451408	+	PA14_28370	1		Function unknown	PA2763	PA14_28370	IHMA87_02314	homolog_g2827
refseq|NC_008463.1|chromosome	peak740	2	698.29	8.24532	5268009	-155	5267834	5268254	-	PA14_59170	1				PA14_59170		homolog_g6291	-165	5267774	5268194	+	PA14_59180	1				PA14_59180	IHMA87_04933	homolog_g6292
refseq|NC_008463.1|chromosome	peak463	1	696.17	8.228265	3203704	0	3203684	3204104	-	PA14_35990	2				PA14_35990		homolog_g6129
refseq|NC_008463.1|chromosome	peak486	2	693.82	8.19694	3480771	-173	3480578	3480998	-	PA14_39020	1		General function prediction only	PA1972	PA14_39020	IHMA87_03148	homolog_g2027	-355	3480726	3481146	+	PA14_39050	1	braZ	Amino acid transport and metabolism	PA1971	PA14_39050	IHMA87_03149	homolog_g2026
refseq|NC_008463.1|chromosome	peak73	2	681.8	8.129394999999999	486660	-115	486375	486795	+	PA14_05530	3	mexA	Cell wall/membrane/envelope biogenesis	PA0425	PA14_05530	IHMA87_00405	homolog_g443	-160	486480	486900	-	PA14_05520	1	mexR	Transcription	PA0424	PA14_05520	IHMA87_00404	homolog_g442
refseq|NC_008463.1|chromosome	peak496	1	675.04	8.057535	3561903	-171	3561712	3562132	-	PA14_39970	2	phzA2	General function prediction only	PA1899	PA14_39970	IHMA87_03219	homolog_g1954
refseq|NC_008463.1|chromosome	peak52	1	664.1	7.96725	309468	-281	309349	309769	+	PA14_03380	1				PA14_03380		homolog_g5864
refseq|NC_008463.1|chromosome	peak817	2	663.5	7.98732	5692495	-44	5692139	5692559	+	PA14_63860	1		"Secondary metabolites biosynthesis, transport and catabolism"	PA4830	PA14_63860	IHMA87_05317	homolog_g4964	-129	5692346	5692766	-	PA14_63850	1	lpd3	Energy production and conversion	PA4829	PA14_63850		homolog_g4963
refseq|NC_008463.1|chromosome	peak606	2	660.77	7.983519999999999	4444279	-117	4444142	4444562	-	PA14_49970	1		Defense mechanisms	PA1113	PA14_49970	IHMA87_04091	homolog_g1157	-354	4444233	4444653	+	PA14_49990	1				PA14_49990	IHMA87_04092	homolog_g6204
refseq|NC_008463.1|chromosome	peak760	1	660.1	7.798610000000001	5330086	-140	5329826	5330246	+	PA14_59840	1				PA14_59840	IHMA87_04971	homolog_g6348
refseq|NC_008463.1|chromosome	peak551	1	652.45	7.913005	3979745	-129	3979596	3980016	-	PA14_44670	2	zipA	"Cell cycle control, cell division, chromosome partitioning"	PA1528	PA14_44670	IHMA87_03647	homolog_g1574
refseq|NC_008463.1|chromosome	peak808	1	644.97	7.871090000000001	5583300	-94	5582994	5583414	+	PA14_62580	3	panB	Coenzyme transport and metabolism	PA4729	PA14_62580	IHMA87_05206	homolog_g4859
refseq|NC_008463.1|chromosome	peak763	1	634.56	7.73011	5347812	-200	5347612	5348032	+	PA14_60070	2				PA14_60070		homolog_g6371
refseq|NC_008463.1|chromosome	peak378	2	633.95	7.797124999999999	2568021	-43	2567958	2568378	-	PA14_29620	1	fphR	Transcription	PA2665	PA14_29620	IHMA87_02444	homolog_g2726	-112	2567733	2568153	+	PA14_29640	1	fhp	Energy production and conversion	PA2664	PA14_29640	IHMA87_02445	homolog_g2725
refseq|NC_008463.1|chromosome	peak500	1	632.73	7.78487	3597149	-65	3596814	3597234	+	PA14_40270	1		Inorganic ion transport and metabolism	PA1873	PA14_40270		homolog_g1928
refseq|NC_008463.1|chromosome	peak614	2	632.61	7.78599	4526043	-35	4525678	4526098	+	PA14_50940	2		Function unknown	PA1035	PA14_50940	IHMA87_04176	homolog_g1078	-280	4525743	4526163	-	PA14_50930	1		Function unknown	PA1036	PA14_50930	IHMA87_04175	homolog_g1079
refseq|NC_008463.1|chromosome	peak347	2	624.13	7.477079999999999	2447747	-26	2447701	2448121	-	PA14_28310	2		Lipid transport and metabolism	PA2767	PA14_28310		homolog_g2831	-62	2447409	2447829	+	PA14_28320	1		Transcription	PA2766	PA14_28320		homolog_g2830
refseq|NC_008463.1|chromosome	peak485	1	614.82	7.65901	3457258	-42	3457196	3457616	-	PA14_38750	2		Energy production and conversion	PA1991	PA14_38750	IHMA87_03130	homolog_g2046
refseq|NC_008463.1|chromosome	peak138	2	611.37	7.63406	866396	-44	866040	866460	+	PA14_10090	1				PA14_10090	IHMA87_00766	homolog_g5883	-75	866301	866721	-	PA14_10080	2				PA14_10080	IHMA87_00765	homolog_g5882
refseq|NC_008463.1|chromosome	peak586	1	609.05	7.615495	4313962	-266	4313828	4314248	+	PA14_48530	6		"Secondary metabolites biosynthesis, transport and catabolism"	PA1221	PA14_48530		homolog_g1265
refseq|NC_008463.1|chromosome	peak813	2	598.53	7.541539999999999	5643661	-63	5643324	5643744	+	PA14_63240	1		Transcription	PA4784	PA14_63240	IHMA87_05265	homolog_g4917	-92	5643549	5643969	-	PA14_63230	1		Amino acid transport and metabolism	PA4783	PA14_63230	IHMA87_05264	homolog_g4916
refseq|NC_008463.1|chromosome	peak470	3	589.82	7.468064999999999	3281837	-149	3281668	3282088	-	PA14_36820	1		General function prediction only	PA2146	PA14_36820	IHMA87_03000	homolog_g2202	-350	3281787	3282207	+	PA14_36830	1		Function unknown	PA2145	PA14_36830	IHMA87_03002	homolog_g2201	-397	3281420	3281840	-	PA14_36810	1	katE	General function prediction only	PA2147	PA14_36810	IHMA87_02999	homolog_g2203
refseq|NC_008463.1|chromosome	peak15	1	580.97	6.720195	141420	-239	141161	141581	-	PA14_01500	1		Transcription	PA0123	PA14_01500	IHMA87_00126	homolog_g135
refseq|NC_008463.1|chromosome	peak84	1	562.03	7.272395	603218	-29	602847	603267	+	PA14_06960	2		Amino acid transport and metabolism	PA0534	PA14_06960	IHMA87_00512	homolog_g554
refseq|NC_008463.1|chromosome	peak373	1	561.73	7.2695	2541704	-34	2541650	2542070	-	PA14_29350	2	pfeA	Inorganic ion transport and metabolism	PA2688	PA14_29350	IHMA87_03814	homolog_g2750
refseq|NC_008463.1|chromosome	peak476	2	561.47	7.27281	3389950	-85	3389635	3390055	+	PA14_38000	2				PA14_38000		homolog_g6143	-243	3389687	3390107	-	PA14_37990	2		Transcription	PA2050	PA14_37990		homolog_g2105
refseq|NC_008463.1|chromosome	peak522	1	555.67	7.201029999999999	3745451	-49	3745100	3745520	+	PA14_41960	1		Function unknown	PA1747	PA14_41960	IHMA87_03458	homolog_g1796
refseq|NC_008463.1|chromosome	peak831	1	555.57	7.225619999999999	5812953	-154	5812779	5813199	-	PA14_65200	2	rnr	Transcription	PA4937	PA14_65200	IHMA87_05427	homolog_g5071
refseq|NC_008463.1|chromosome	peak20	1	549.71	7.172635	182583	-99	182282	182702	+	PA14_01990	1		Function unknown	PA0160	PA14_01990	IHMA87_00162	homolog_g172
refseq|NC_008463.1|chromosome	peak916	2	546.06	6.18257	6514025	-90	6513715	6514135	+	PA14_73150	1		Amino acid transport and metabolism	PA5547	PA14_73150	IHMA87_06091	homolog_g5699	-148	6513857	6514277	-	PA14_73140	1		Cell wall/membrane/envelope biogenesis	PA5546	PA14_73140	IHMA87_06090	homolog_g5698
refseq|NC_008463.1|chromosome	peak405	1	545.28	6.870044999999999	2721698	-163	2721461	2721881	+	PA14_31290	1	lecA	Function unknown	PA2570	PA14_31290		homolog_g2627
refseq|NC_008463.1|chromosome	peak786	2	544.83	7.149075	5464943	-89	5464834	5465254	-	PA14_61200	2		"Intracellular trafficking, secretion, and vesicular transport"	PA4625	PA14_61200	IHMA87_05086	homolog_g4741	-232	5464775	5465195	+	PA14_61210	1	hprA	Coenzyme transport and metabolism	PA4626	PA14_61210	IHMA87_05087	homolog_g4742
refseq|NC_008463.1|chromosome	peak822	1	544.76	6.38269	5749016	-144	5748760	5749180	+	PA14_64530	1		Function unknown	PA4881	PA14_64530	IHMA87_05370	homolog_g5015
refseq|NC_008463.1|chromosome	peak427	1	530.25	7.004965	2895387	-224	2895211	2895631	+	PA14_33070	3		"Posttranslational modification, protein turnover, chaperones"	PA2439	PA14_33070	IHMA87_02708	homolog_g2494
refseq|NC_008463.1|chromosome	peak288	2	518.83	6.955725	1986568	-49	1986499	1986919	-	PA14_22890	1	gapA	Carbohydrate transport and metabolism	PA3195	PA14_22890	IHMA87_01750	homolog_g3278	-81	1986249	1986669	+	PA14_22910	4	edd	Amino acid transport and metabolism	PA3194	PA14_22910	IHMA87_01751	homolog_g3277
refseq|NC_008463.1|chromosome	peak407	2	518.25	6.951965	2725281	-20	2724901	2725321	+	PA14_31340	1				PA14_31340		homolog_g6082	-353	2724908	2725328	-	PA14_31330	1		Signal transduction mechanisms	PA2567	PA14_31330	IHMA87_02579	homolog_g2624
refseq|NC_008463.1|chromosome	peak684	1	514.12	6.90749	4917641	-134	4917487	4917907	-	PA14_55390	1		Function unknown	PA0691	PA14_55390	IHMA87_04554	homolog_g717
