## Supplementary Dataset 2 for "Determination of the Two-Component Systems regulatory network reveals core and accessory regulations across *Pseudomonas aeruginosa* lineages": CS18_CzcR-PA2523_PAO1.tab

chrom	peakID	number_of_putative_targets	log(qvalue)	fold_enrichment	summit_position	dist_to_ATG_target1	prom_start_1	prom_end_1	strand_1	first_gene_ID_1	number_of_genes_in_operon_1	name_1	COG_1	PAO1_ID_1	PA14_ID_1	IHMA87_ID_1	homolog_group_1	putative_target_2
refseq|NC_002516.2|chromosome	peak174	2	1332.38	16.0161	2843472	-167	2843285	2843705	-	PA2522	1	czcC	Cell wall/membrane/envelope biogenesis	PA2522	PA14_31970	IHMA87_02629	homolog_g2577	-346	2843418	2843838	+	PA2523	2	czcR	Signal transduction mechanisms	PA2523	PA14_31960	IHMA87_02628	homolog_g2578
refseq|NC_002516.2|chromosome	peak238	1	1191.22	16.3485	3672802	-253	3672529	3672949	-	PA3279	1	oprP	Inorganic ion transport and metabolism	PA3279	PA14_21620	IHMA87_01660	homolog_g3365
refseq|NC_002516.2|chromosome	peak269	1	1125.86	15.544145	4444977	-1	4444578	4444998	+	PA3965	1		Transcription	PA3965	PA14_12570	IHMA87_00962	homolog_g4061
refseq|NC_002516.2|chromosome	peak308	2	1000.4	14.7629	4989186	-119	4988905	4989325	+	PA4457	5		General function prediction only	PA4457	PA14_57890	IHMA87_04779	homolog_g4567	-295	4988871	4989291	-	PA4456	6		"Secondary metabolites biosynthesis, transport and catabolism"	PA4456	PA14_57880	IHMA87_04778	homolog_g4566
refseq|NC_002516.2|chromosome	peak239	1	897.95	13.56871	3674460	-136	3674304	3674724	-	PA3280	1	oprO	Inorganic ion transport and metabolism	PA3280	PA14_21610	IHMA87_01659	homolog_g3366
refseq|NC_002516.2|chromosome	peak173	2	852.41	13.216275	2824129	-154	2823883	2824303	+	PA2506	1		Function unknown	PA2506	PA14_32250	IHMA87_02645	homolog_g2561	-209	2823900	2824320	-	PA2505	1	opdT	Function unknown	PA2505	PA14_32270	IHMA87_02646	homolog_g2560
refseq|NC_002516.2|chromosome	peak245	2	840.33	12.30624	3730311	-235	3730056	3730476	-	PA3326	1		"Intracellular trafficking, secretion, and vesicular transport"	PA3326	PA14_21030	IHMA87_01612	homolog_g3414	-246	3730157	3730577	+	PA3327	7		"Secondary metabolites biosynthesis, transport and catabolism"	PA3327	PA14_21020		homolog_g3415
refseq|NC_002516.2|chromosome	peak282	1	827.92	13.0119	4713545	-251	4713396	4713816	+	PA4210	2	phzA1	General function prediction only	PA4210	PA14_09480		homolog_g4306
refseq|NC_002516.2|chromosome	peak359	1	795.61	12.559684999999998	6156616	-238	6156454	6156874	+	PA5468	2		Energy production and conversion	PA5468	PA14_72170	IHMA87_06011	homolog_g5618
refseq|NC_002516.2|chromosome	peak188	1	777.88	12.455435	3050299	-138	3050141	3050561	-	PA2696	1		Transcription	PA2696	PA14_29260	IHMA87_03821	homolog_g2758
refseq|NC_002516.2|chromosome	peak61	1	738.56	11.51444	1045745	-87	1045432	1045852	+	PA0959	1		Carbohydrate transport and metabolism	PA0959	PA14_51860		homolog_g999
refseq|NC_002516.2|chromosome	peak26	1	733.53	11.956325	326886	-398	326884	327304	+	PA0291	1	oprE	Function unknown	PA0291	PA14_03800	IHMA87_00268	homolog_g305
refseq|NC_002516.2|chromosome	peak300	1	712.18	11.88203	4903388	-78	4903066	4903486	+	PA4374	2		Cell wall/membrane/envelope biogenesis	PA4374	PA14_56880	IHMA87_04689	homolog_g4481
refseq|NC_002516.2|chromosome	peak194	2	710.12	11.771585	3119874	-166	3119688	3120108	-	PA2759	1		Function unknown	PA2759	PA14_28410		homolog_g2823	-199	3119673	3120093	+	PA2760	1	oprQ	Function unknown	PA2760	PA14_28400	IHMA87_02317	homolog_g2824
refseq|NC_002516.2|chromosome	peak18	1	703.45	11.598235	213467	-352	213419	213839	+	PA0187	2		"Secondary metabolites biosynthesis, transport and catabolism"	PA0187			homolog_g199
refseq|NC_002516.2|chromosome	peak20	1	697.62	11.800345	255409	-72	255081	255501	+	PA0226	3		Lipid transport and metabolism	PA0226	PA14_02760	IHMA87_00216	homolog_g239
refseq|NC_002516.2|chromosome	peak86	1	692.78	11.573895	1264967	-48	1264899	1265319	-	PA1165	1	pcpS	"Secondary metabolites biosynthesis, transport and catabolism"	PA1165	PA14_49340	IHMA87_04052	homolog_g1209
refseq|NC_002516.2|chromosome	peak246	2	683.18	10.771645	3819903	-103	3819606	3820026	+	PA3413	1		Function unknown	PA3413	PA14_19950	IHMA87_01529	homolog_g3503	-107	3819776	3820196	-	PA3412	1		Function unknown	PA3412	PA14_19960	IHMA87_01530	homolog_g3502
refseq|NC_002516.2|chromosome	peak218	1	676.08	11.33668	3456454	-91	3456343	3456763	-	PA3080	2		General function prediction only	PA3080	PA14_24310	IHMA87_01868	homolog_g3155
refseq|NC_002516.2|chromosome	peak263	1	650.21	10.706165	4327010	-385	4326995	4327415	+	PA3865.1	1		Function unknown	PA3865.1	PA14_13950		homolog_g3961
refseq|NC_002516.2|chromosome	peak138	2	619.48	10.85954	2206894	-88	2206786	2207206	-	PA2016	5	liuR	Transcription	PA2016	PA14_38430	IHMA87_03102	homolog_g2071	-105	2206599	2207019	+	PA2017	1		Function unknown	PA2017	PA14_38420	IHMA87_03101	homolog_g2072
refseq|NC_002516.2|chromosome	peak316	2	584.13	10.555845	5203322	-80	5203222	5203642	-	PA4634	1		Function unknown	PA4634	PA14_61320	IHMA87_05096	homolog_g4750	-346	5203268	5203688	+	PA4635	1		Function unknown	PA4635	PA14_61330	IHMA87_05097	homolog_g4751
refseq|NC_002516.2|chromosome	peak80	1	580.44	6.8255300000000005	1243574	-20	1243194	1243614	+	PA1150	2	pys2	Function unknown	PA1150		IHMA87_04067	homolog_g1194
refseq|NC_002516.2|chromosome	peak256	1	537.98	9.9994	4167574	-52	4167502	4167922	-	PA3722	1		Function unknown	PA3722	PA14_16270	IHMA87_01232	homolog_g3816
refseq|NC_002516.2|chromosome	peak352	1	537.46	9.52873	6039279	-96	6039163	6039583	-	PA5369	1	pstS	Inorganic ion transport and metabolism	PA5369	PA14_70860	IHMA87_05895	homolog_g5514
refseq|NC_002516.2|chromosome	peak210	2	525.41	9.17092	3291199	-26	3291153	3291573	-	PA2935	1		Function unknown	PA2935			homolog_g3007	-84	3290883	3291303	+	PA2936	1		Energy production and conversion	PA2936	PA14_26070	IHMA87_02038	homolog_g3008
refseq|NC_002516.2|chromosome	peak350	2	523.94	9.857815	6026734	-45	6026379	6026799	+	PA5360	2	phoB	Signal transduction mechanisms	PA5360	PA14_70750	IHMA87_05886	homolog_g5505	-60	6026654	6027074	-	PA5359	1		Function unknown	PA5359	PA14_70740	IHMA87_05885	homolog_g5504
refseq|NC_002516.2|chromosome	peak312	2	501.52	8.91761	5055967	-90	5055857	5056277	-	PA4514	1		Inorganic ion transport and metabolism	PA4514	PA14_58570		homolog_g4624	-128	5055695	5056115	+	PA4515	2		Function unknown	PA4515	PA14_58580	IHMA87_04837	homolog_g4625
refseq|NC_002516.2|chromosome	peak158	1	475.45	8.74202	2522769	-153	2522596	2523016	-	PA2291	1		Cell wall/membrane/envelope biogenesis	PA2291	PA14_34960	IHMA87_02807	homolog_g2347
refseq|NC_002516.2|chromosome	peak220	2	471.49	9.30652	3483453	-31	3483402	3483822	-	PA3103	9	xcpR	Cell motility	PA3103	PA14_23990	IHMA87_01842	homolog_g3181	-189	3483242	3483662	+	PA3104	2	xcpP	Function unknown	PA3104	PA14_23980	IHMA87_01841	homolog_g3182
refseq|NC_002516.2|chromosome	peak69	2	468.73	7.26476	1067945	-128	1067797	1068217	-	PA0985	1	pyoS5	Function unknown	PA0985	PA14_59220		homolog_g1026	-248	1067793	1068213	+	PA0986	1		"Replication, recombination and repair"	PA0986	PA14_03180	IHMA87_04898	homolog_g1027
refseq|NC_002516.2|chromosome	peak217	2	466.07	9.20935	3414203	-198	3414001	3414421	+	PA3049	1	rmf	"Translation, ribosomal structure and biogenesis"	PA3049	PA14_24650	IHMA87_01897	homolog_g3124	-263	3413920	3414340	-	PA3048	1		"Replication, recombination and repair"	PA3048		IHMA87_01899	homolog_g3123
refseq|NC_002516.2|chromosome	peak186	1	453.0	9.047715	3040186	-56	3039842	3040262	+	PA2688	2	pfeA	Inorganic ion transport and metabolism	PA2688	PA14_29350	IHMA87_03814	homolog_g2750
refseq|NC_002516.2|chromosome	peak166	1	450.45	8.972449999999998	2737269	-75	2737174	2737594	-	PA2439	3		"Posttranslational modification, protein turnover, chaperones"	PA2439	PA14_33070	IHMA87_02708	homolog_g2494
refseq|NC_002516.2|chromosome	peak134	2	448.53	8.910205000000001	2153421	-173	2153194	2153614	+	PA1972	1		General function prediction only	PA1972	PA14_39020	IHMA87_03148	homolog_g2027	-353	2153048	2153468	-	PA1971	1	braZ	Amino acid transport and metabolism	PA1971	PA14_39050	IHMA87_03149	homolog_g2026
refseq|NC_002516.2|chromosome	peak5	1	428.13	7.22531	65926	-377	65903	66323	+	PA0051	1	phzH	Amino acid transport and metabolism	PA0051	PA14_00640		homolog_g63
refseq|NC_002516.2|chromosome	peak273	1	424.46	8.687365	4547698	-146	4547532	4547952	-	PA4069	2		Cell wall/membrane/envelope biogenesis	PA4069	PA14_11250	IHMA87_00855	homolog_g4165
refseq|NC_002516.2|chromosome	peak317	1	420.99	8.02088	5214844	-247	5214691	5215111	+	PA4648	3		Function unknown	PA4648	PA14_61500		homolog_g4764
refseq|NC_002516.2|chromosome	peak309	1	399.51	8.414425	5031364	-124	5031088	5031508	+	PA4496	2		Amino acid transport and metabolism	PA4496	PA14_58350	IHMA87_04818	homolog_g4606
refseq|NC_002516.2|chromosome	peak328	2	392.64	8.331285	5421858	-41	5421499	5421919	+	PA4830	1		"Secondary metabolites biosynthesis, transport and catabolism"	PA4830	PA14_63860	IHMA87_05317	homolog_g4964	-132	5421706	5422126	-	PA4829	1	lpd3	Energy production and conversion	PA4829	PA14_63850		homolog_g4963
refseq|NC_002516.2|chromosome	peak203	2	385.39	8.2221	3162657	-48	3162305	3162725	+	PA2809	2	copR	Signal transduction mechanisms	PA2809	PA14_27810	IHMA87_02262	homolog_g2876	-78	3162559	3162979	-	PA2808	1	ptrA	Function unknown	PA2808	PA14_27830	IHMA87_02263	homolog_g2875
refseq|NC_002516.2|chromosome	peak310	1	381.87	8.15563	5036865	-209	5036674	5037094	+	PA4500	1		Amino acid transport and metabolism	PA4500	PA14_58390	IHMA87_04822	homolog_g4610
refseq|NC_002516.2|chromosome	peak71	2	378.06	7.388535000000001	1087459	-364	1087075	1087495	-	PA1003	1	mvfR	Transcription	PA1003	PA14_51340	IHMA87_04224	homolog_g1044	-384	1087443	1087863	+	PA1004	1	nadA	Coenzyme transport and metabolism	PA1004	PA14_51330	IHMA87_04223	homolog_g1045
refseq|NC_002516.2|chromosome	peak11	1	369.52	7.841480000000001	123666	-205	123471	123891	+	PA0102	1		Inorganic ion transport and metabolism	PA0102	PA14_01240	IHMA87_00105	homolog_g114
refseq|NC_002516.2|chromosome	peak34	2	366.23	7.978185	586798	-69	586467	586887	+	PA0527.1	1	rsmY	Function unknown	PA0527.1	PA14_06875	IHMA87_00504	homolog_g547	-135	586643	587063	-	PA0527	1	dnr	Signal transduction mechanisms	PA0527	PA14_06870	IHMA87_00503	homolog_g546
refseq|NC_002516.2|chromosome	peak222	1	364.68	6.874369999999999	3526847	-169	3526658	3527078	-	PA3141	1	wbpM	Carbohydrate transport and metabolism	PA3141	PA14_23470	IHMA87_01797	homolog_g3224
refseq|NC_002516.2|chromosome	peak91	1	356.46	7.19493	1355575	-56	1355231	1355651	+	PA1249	1	aprA	"Secondary metabolites biosynthesis, transport and catabolism"	PA1249	PA14_48060	IHMA87_03984	homolog_g1293
refseq|NC_002516.2|chromosome	peak296	2	351.84	7.24432	4830801	-163	4830564	4830984	+	PA4306	1	flp	"Intracellular trafficking, secretion, and vesicular transport"	PA4306	PA14_55940	IHMA87_04607	homolog_g4413	-247	4830534	4830954	-	PA4305	7	rcpC	"Intracellular trafficking, secretion, and vesicular transport"	PA4305	PA14_55930	IHMA87_04606	homolog_g4412
refseq|NC_002516.2|chromosome	peak136	2	346.92	7.734165	2198831	-60	2198491	2198911	+	PA2010	1		Transcription	PA2010	PA14_38500	IHMA87_03108	homolog_g2065	-101	2198710	2199130	-	PA2009	3	hmgA	"Secondary metabolites biosynthesis, transport and catabolism"	PA2009	PA14_38510	IHMA87_03109	homolog_g2064
refseq|NC_002516.2|chromosome	peak163	1	340.55	7.19535	2722064	-111	2721775	2722195	+	PA2426	1	pvdS	Transcription	PA2426	PA14_33260	IHMA87_02722	homolog_g2481
refseq|NC_002516.2|chromosome	peak233	1	322.37	6.745475	3547017	-90	3546907	3547327	-	PA3160	1	wzz	Cell wall/membrane/envelope biogenesis	PA3160			homolog_g3243
refseq|NC_002516.2|chromosome	peak330	1	321.39	7.011775	5437724	-61	5437385	5437805	+	PA4844	1		Signal transduction mechanisms	PA4844	PA14_64060	IHMA87_05332	homolog_g4978
refseq|NC_002516.2|chromosome	peak208	1	314.71	7.27949	3219581	-27	3219208	3219628	+	PA2867	1		Cell motility	PA2867	PA14_27000	IHMA87_02098	homolog_g2939
refseq|NC_002516.2|chromosome	peak279	2	312.63	6.846594999999999	4629572	-372	4629544	4629964	+	PA4139	1		Function unknown	PA4139	PA14_10380	IHMA87_00782	homolog_g4235	-387	4629165	4629585	-	PA4138	1	tyrS	"Translation, ribosomal structure and biogenesis"	PA4138	PA14_10420	IHMA87_00783	homolog_g4234
