## Supplementary Dataset 2 for "Determination of the Two-Component Systems regulatory network reveals core and accessory regulations across *Pseudomonas aeruginosa* lineages": CS19_GacA-IHMA87_02519_IHMA.tab

chrom	peakID	number_of_putative_targets	log(qvalue)	fold_enrichment	summit_position	dist_to_ATG_target1	prom_start_1	prom_end_1	strand_1	first_gene_ID_1	number_of_genes_in_operon_1	name_1	COG_1	PAO1_ID_1	PA14_ID_1	IHMA87_ID_1	homolog_group_1	putative_target_2
IHMA87_1	peak5	2	3702.52	36.033550000000005	548579	-74	548253	548673	+	IHMA87_00504	1	rsmY	Function unknown	PA0527.1	PA14_06875	IHMA87_00504	homolog_g547	-132	548427	548847	-	IHMA87_00503	1	dnr	Signal transduction mechanisms	PA0527	PA14_06870	IHMA87_00503	homolog_g546
IHMA87_1	peak18	2	1662.91	20.692465	1318009	-28	1317637	1318057	+	IHMA87_01222	2		Function unknown	PA3732	PA14_16140	IHMA87_01222	homolog_g3826	-302	1317687	1318107	-	IHMA87_01221	1		Energy production and conversion	PA3733	PA14_16130	IHMA87_01221	homolog_g3827
IHMA87_1	peak19	1	1524.09	19.695635	1458744	-180	1458524	1458944	+	IHMA87_01348	1	rsmZ	Function unknown	PA3621.1	RsmZ	IHMA87_01348	homolog_g3715
IHMA87_1	peak62	2	401.5	7.506864999999999	6205085	-183	6204868	6205288	+	IHMA87_05817	1					IHMA87_05817	homolog_g7560	-185	6204880	6205300	-	IHMA87_05816	2					IHMA87_05816	homolog_g7559
IHMA87_1	peak28	2	392.04	8.032684999999999	2533907	-73	2533580	2534000	+	IHMA87_02420	1					IHMA87_02420	homolog_g6889	-219	2533668	2534088	-	IHMA87_02419	1					IHMA87_02419	homolog_g6888
IHMA87_1	peak20	1	163.52	5.24419	1516777	-95	1516472	1516892	+	IHMA87_01404	1		Lipid transport and metabolism	PA3568	PA14_18150	IHMA87_01404	homolog_g3660
IHMA87_1	peak13	1	50.09	2.91671	1029325	15	1028910	1029330	+	IHMA87_00967	3					IHMA87_00967	homolog_g6557
IHMA87_1	peak27	2	32.97	2.50577	2313240	-58	2312898	2313318	+	IHMA87_02165	1	IHMA87_02165				IHMA87_02165	homolog_g6713	-197	2313023	2313443	-	IHMA87_02164	3					IHMA87_02164	homolog_g6712
IHMA87_1	peak39	1	31.65	2.57675	4523058	-142	4522896	4523316	-	IHMA87_04236	4					IHMA87_04236	homolog_g7286
IHMA87_1	peak44	2	31.6	2.614265	4924260	-126	4923986	4924406	+	IHMA87_04607	1	flp	"Intracellular trafficking, secretion, and vesicular transport"	PA4306	PA14_55940	IHMA87_04607	homolog_g4413	-288	4923952	4924372	-	IHMA87_04606	7	rcpC	"Intracellular trafficking, secretion, and vesicular transport"	PA4305	PA14_55930	IHMA87_04606	homolog_g4412
IHMA87_1	peak24	2	23.78	2.3489500000000003	2036534	-25	2036159	2036579	+	IHMA87_01890	1		Transcription	PA3056	PA14_24580	IHMA87_01890	homolog_g3131	-100	2036414	2036834	-	IHMA87_01889	1		Function unknown	PA3057	PA14_24570	IHMA87_01889	homolog_g3132
IHMA87_1	peak57	1	19.18	2.23028	6016895	-83	6016578	6016998	+	IHMA87_05651	4	arcD	Amino acid transport and metabolism	PA5170	PA14_68300	IHMA87_05651	homolog_g5309
IHMA87_1	peak32	1	18.23	1.99254	2684832	-3	2684809	2685229	-	IHMA87_02545	2					IHMA87_02545	homolog_g6935
IHMA87_1	peak3	1	17.03	2.157675	128070	-193	127863	128283	+	IHMA87_00105	1		Inorganic ion transport and metabolism	PA0102	PA14_01240	IHMA87_00105	homolog_g114
IHMA87_1	peak23	1	16.32	2.04519	1926287	-265	1926152	1926572	+	IHMA87_01794	2					IHMA87_01794	homolog_g6648
IHMA87_2	peak67	1	15.46	1.976315	159684	-294	159370	159790	-	IHMA87_06290	1					IHMA87_06290	homolog_g7766
IHMA87_1	peak49	2	14.84	1.961895	5274152	-83	5274049	5274469	-	IHMA87_04959	1					IHMA87_04959	homolog_g7443	-394	5274146	5274566	+	IHMA87_04960	1					IHMA87_04960	homolog_g7444
IHMA87_1	peak42	1	14.78	2.036435	4566561	-148	4566309	4566729	+	IHMA87_04276	2					IHMA87_04276	homolog_g7309
IHMA87_1	peak40	2	12.41	1.932625	4545434	-49	4545365	4545785	-	IHMA87_04251	1					IHMA87_04251	homolog_g7300	-193	4545227	4545647	+	IHMA87_04252	1					IHMA87_04252	homolog_g7301
IHMA87_1	peak51	1	11.97	1.849805	5295165	-332	5294813	5295233	-	IHMA87_04984	1					IHMA87_04984	homolog_g7447
IHMA87_1	peak56	2	10.77	1.882775	5761367	-108	5761075	5761495	+	IHMA87_05429	1					IHMA87_05429	homolog_g7498	-313	5761034	5761454	-	IHMA87_05427	2	rnr	Transcription	PA4937	PA14_65200	IHMA87_05427	homolog_g5071
IHMA87_1	peak12	2	10.34	1.80563	895511	-203	895314	895734	+	IHMA87_00838	6					IHMA87_00838	homolog_g6544	-256	895235	895655	-	IHMA87_00837	3		Function unknown	PA4087	PA14_11050	IHMA87_00837	homolog_g4183
IHMA87_1	peak33	1	10.22	1.83636	2705363	-195	2705158	2705578	+	IHMA87_02574	1					IHMA87_02574	homolog_g6953
IHMA87_1	peak26	1	10.04	1.81777	2127547	-187	2127334	2127754	+	IHMA87_01976	1	sth	Energy production and conversion	PA2991	PA14_25390	IHMA87_01976	homolog_g3065
