## Supplementary Dataset 2 for "Determination of the Two-Component Systems regulatory network reveals core and accessory regulations across *Pseudomonas aeruginosa* lineages": CS19_GacA-PA14_30650_PA14.tab

chrom	peakID	number_of_putative_targets	log(qvalue)	fold_enrichment	summit_position	dist_to_ATG_target1	prom_start_1	prom_end_1	strand_1	first_gene_ID_1	number_of_genes_in_operon_1	name_1	COG_1	PAO1_ID_1	PA14_ID_1	IHMA87_ID_1	homolog_group_1	putative_target_2
refseq|NC_008463.1|chromosome	peak0	2	17453.15	90.373385	596767	-73	596440	596860	+	PA14_06875	1	rsmY	Function unknown	PA0527.1	PA14_06875	IHMA87_00504	homolog_g547	-130	596617	597037	-	PA14_06870	1	dnr	Signal transduction mechanisms	PA0527	PA14_06870	IHMA87_00503	homolog_g546
refseq|NC_008463.1|chromosome	peak7	1	10863.81	58.165615	1500166	-118	1499884	1500304	+	RsmZ	1	rsmZ	Function unknown	PA3621.1	RsmZ	IHMA87_01348	homolog_g3715
refseq|NC_008463.1|chromosome	peak6	2	576.22	8.126339999999999	1374573	-203	1374376	1374796	+	PA14_16140	2		Function unknown	PA3732	PA14_16140	IHMA87_01222	homolog_g3826	-279	1374274	1374694	-	PA14_16130	1		Energy production and conversion	PA3733	PA14_16130	IHMA87_01221	homolog_g3827
refseq|NC_008463.1|chromosome	peak32	1	463.48	6.52897	5486785	-246	5486631	5487051	+	PA14_61500	6		Function unknown	PA4648	PA14_61500		homolog_g4764
refseq|NC_008463.1|chromosome	peak1	1	230.35	5.087435	630567	-104	630443	630863	-	PA14_07330	1		Function unknown	PA0563	PA14_07330	IHMA87_00540	homolog_g583
