## Supplementary Dataset 2 for "Determination of the Two-Component Systems regulatory network reveals core and accessory regulations across *Pseudomonas aeruginosa* lineages": CS19_GacA-PA2586_PAO1.tab

chrom	peakID	number_of_putative_targets	log(qvalue)	fold_enrichment	summit_position	dist_to_ATG_target1	prom_start_1	prom_end_1	strand_1	first_gene_ID_1	number_of_genes_in_operon_1	name_1	COG_1	PAO1_ID_1	PA14_ID_1	IHMA87_ID_1	homolog_group_1	putative_target_2
refseq|NC_002516.2|chromosome	peak63	2	7714.69	55.327145	586795	-72	586467	586887	+	PA0527.1	1	rsmY	Function unknown	PA0527.1	PA14_06875	IHMA87_00504	homolog_g547	-132	586643	587063	-	PA0527	1	dnr	Signal transduction mechanisms	PA0527	PA14_06870	IHMA87_00503	homolog_g546
refseq|NC_002516.2|chromosome	peak411	1	2058.61	20.811020000000003	4057837	-179	4057638	4058058	-	PA3621.1	1	rsmZ	Function unknown	PA3621.1	RsmZ	IHMA87_01348	homolog_g3715
refseq|NC_002516.2|chromosome	peak62	2	916.91	8.3241	559385	-259	559244	559664	+	PA0500	5	bioB	Coenzyme transport and metabolism	PA0500	PA14_06500	IHMA87_00476	homolog_g519	-307	559058	559478	-	PA0499	3		"Intracellular trafficking, secretion, and vesicular transport"	PA0499			homolog_g518
refseq|NC_002516.2|chromosome	peak454	2	513.85	6.69088	4569850	-227	4569603	4570023	-	PA4086	2	cupB1	Cell motility	PA4086	PA14_11060		homolog_g4182	-246	4569696	4570116	+	PA4087	3		Function unknown	PA4087	PA14_11050	IHMA87_00837	homolog_g4183
refseq|NC_002516.2|chromosome	peak193	1	459.84	8.2412	1906627	-215	1906442	1906862	+	PA1764	1		Lipid transport and metabolism	PA1764	PA14_41750	IHMA87_03441	homolog_g1813
refseq|NC_002516.2|chromosome	peak64	1	448.05	8.212399999999999	620595	-107	620468	620888	-	PA0563	1		Function unknown	PA0563	PA14_07330	IHMA87_00540	homolog_g583
refseq|NC_002516.2|chromosome	peak422	2	387.94	7.48489	4183430	-25	4183385	4183805	-	PA3732	2		Function unknown	PA3732	PA14_16140	IHMA87_01222	homolog_g3826	-280	4183310	4183730	+	PA3733	1		Energy production and conversion	PA3733	PA14_16130	IHMA87_01221	homolog_g3827
refseq|NC_002516.2|chromosome	peak120	1	276.14	5.21338	1073146	-139	1072885	1073305	+	PA0992	3	cupC1	Cell motility	PA0992	PA14_51470		homolog_g1033
refseq|NC_002516.2|chromosome	peak213	1	255.19	5.423475	2118556	-29	2118185	2118605	+	PA1937	2		"Replication, recombination and repair"	PA1937	PA14_03290	IHMA87_04962	homolog_g1992
refseq|NC_002516.2|chromosome	peak320	1	234.36	4.928475000000001	3150730	-296	3150414	3150834	-	PA2793	1		Function unknown	PA2793	PA14_28000	IHMA87_02280	homolog_g2860
refseq|NC_002516.2|chromosome	peak109	2	225.31	5.101084999999999	1045493	-179	1045294	1045714	-	PA0958	1	oprD	Function unknown	PA0958	PA14_51880		homolog_g998	-339	1045432	1045852	+	PA0959	1		Carbohydrate transport and metabolism	PA0959	PA14_51860		homolog_g999
refseq|NC_002516.2|chromosome	peak5	1	181.15	4.894729999999999	27568	-78	27246	27666	+	PA0026	3	plcB	Function unknown	PA0026	PA14_00300	IHMA87_00027	homolog_g38
refseq|NC_002516.2|chromosome	peak278	1	175.68	5.00542	2701292	-187	2701085	2701505	-	PA2417	1		Transcription	PA2417	PA14_33440	IHMA87_02739	homolog_g2472
refseq|NC_002516.2|chromosome	peak521	1	163.91	4.376234999999999	5214826	-265	5214691	5215111	+	PA4648	3		Function unknown	PA4648	PA14_61500		homolog_g4764
refseq|NC_002516.2|chromosome	peak439	1	150.63	4.458805	4396291	-230	4396041	4396461	-	PA3922	1		Function unknown	PA3922	PA14_13140	IHMA87_01023	homolog_g4018
refseq|NC_002516.2|chromosome	peak32	1	145.88	4.322	255435	-46	255081	255501	+	PA0226	3		Lipid transport and metabolism	PA0226	PA14_02760	IHMA87_00216	homolog_g239
refseq|NC_002516.2|chromosome	peak568	1	141.02	4.313205	5820823	-87	5820510	5820930	+	PA5170	4	arcD	Amino acid transport and metabolism	PA5170	PA14_68300	IHMA87_05651	homolog_g5309
refseq|NC_002516.2|chromosome	peak478	1	139.55	3.751965	4788834	-141	4788673	4789093	-	PA4280.1	1		Function unknown	PA4280.1			homolog_g4383
refseq|NC_002516.2|chromosome	peak451	1	131.05	3.8219350000000007	4544611	4	4544207	4544627	+	PA4067	1	oprG	Cell wall/membrane/envelope biogenesis	PA4067	PA14_11270	IHMA87_00858	homolog_g4163
refseq|NC_002516.2|chromosome	peak340	1	130.31	4.053025	3350409	-177	3350212	3350632	-	PA2991	1	sth	Energy production and conversion	PA2991	PA14_25390	IHMA87_01976	homolog_g3065
refseq|NC_002516.2|chromosome	peak388	1	120.7	4.03927	3779350	-212	3779162	3779582	+	PA3369	1		Function unknown	PA3369	PA14_20480	IHMA87_01573	homolog_g3459
refseq|NC_002516.2|chromosome	peak84	1	120.31	3.415435	726988	-148	726736	727156	+	PA0668.5	1		Function unknown	PA0668.5			homolog_g694
refseq|NC_002516.2|chromosome	peak375	2	119.7	4.053405	3587328	-25	3587283	3587703	-	PA3194	4	edd	Amino acid transport and metabolism	PA3194	PA14_22910	IHMA87_01751	homolog_g3277	-105	3587033	3587453	+	PA3195	1	gapA	Carbohydrate transport and metabolism	PA3195	PA14_22890	IHMA87_01750	homolog_g3278
refseq|NC_002516.2|chromosome	peak526	2	109.8	3.243095	5264355	-136	5264199	5264619	-	PA4690.1	1		Function unknown	PA4690.1			homolog_g4809	-399	5263936	5264356	-	PA4690.1	3		Function unknown	PA4690.1			homolog_g4809
refseq|NC_002516.2|chromosome	peak570	2	109.53	3.29566	5843923	-123	5843780	5844200	-	PA5190	1		Energy production and conversion	PA5190	PA14_68560	IHMA87_05673	homolog_g5332	-131	5843654	5844074	+	PA5191	1		Function unknown	PA5191	PA14_68570		homolog_g5333
refseq|NC_002516.2|chromosome	peak488	2	105.11	3.4447650000000003	4881982	-71	4881653	4882073	+	PA4354	3		Transcription	PA4354	PA14_56620	IHMA87_04669	homolog_g4461	-82	4881880	4882300	-	PA4353	1		Function unknown	PA4353	PA14_56600	IHMA87_04668	homolog_g4460
refseq|NC_002516.2|chromosome	peak585	1	104.5	3.084135	6039825	-122	6039683	6040103	-	PA5369.1	1		Function unknown	PA5369.1			homolog_g5515
refseq|NC_002516.2|chromosome	peak507	1	103.23	3.536545	5053788	-388	5053380	5053800	-	PA4513	1		Function unknown	PA4513	PA14_58560	IHMA87_04835	homolog_g4623
refseq|NC_002516.2|chromosome	peak511	1	101.31	3.321625	5069269	-262	5068987	5069407	-	PA4524.1	1		Function unknown	PA4524.1		IHMA87_04863	homolog_g4635
refseq|NC_002516.2|chromosome	peak85	2	97.26	3.694735	732775	-122	732633	733053	-	PA0671	3		Function unknown	PA0671	PA14_55590	IHMA87_04574	homolog_g697	-184	732559	732979	+	PA0672	1	hemO	Inorganic ion transport and metabolism	PA0672	PA14_55580	IHMA87_04573	homolog_g698
refseq|NC_002516.2|chromosome	peak603	2	95.24	3.770425	6208572	-3	6208175	6208595	+	PA5516	1	pdxY	Coenzyme transport and metabolism	PA5516	PA14_72780	IHMA87_06061	homolog_g5668	-30	6208522	6208942	-	PA5515	1		Function unknown	PA5515	PA14_72770	IHMA87_06060	homolog_g5667
refseq|NC_002516.2|chromosome	peak514	2	95.08	3.62964	5080462	-254	5080188	5080608	-	PA4539	1		General function prediction only	PA4539	PA14_58880	IHMA87_04880	homolog_g4650	-295	5080357	5080777	+	PA4540	2		"Intracellular trafficking, secretion, and vesicular transport"	PA4540	PA14_58890	IHMA87_04881	homolog_g4651
refseq|NC_002516.2|chromosome	peak485	2	93.26	3.53765	4843767	-45	4843412	4843832	+	PA4315	1	mvaT	Function unknown	PA4315	PA14_56070	IHMA87_04617	homolog_g4422	-215	4843532	4843952	-	PA4314	1	purU1	Nucleotide transport and metabolism	PA4314	PA14_56060	IHMA87_04616	homolog_g4421
refseq|NC_002516.2|chromosome	peak462	2	91.87	3.47644	4666830	-6	4666436	4666856	+	PA4170	1		"Posttranslational modification, protein turnover, chaperones"	PA4170	PA14_09950	IHMA87_00757	homolog_g4266	-75	4666735	4667155	-	PA4169	1		Transcription	PA4169	PA14_09960	IHMA87_00758	homolog_g4265
refseq|NC_002516.2|chromosome	peak324	2	90.99	3.379705	3157668	1	3157267	3157687	+	PA2801	1		General function prediction only	PA2801	PA14_27910	IHMA87_02270	homolog_g2868	-104	3157544	3157964	-	PA2800	1		Cell wall/membrane/envelope biogenesis	PA2800	PA14_27920	IHMA87_02271	homolog_g2867
refseq|NC_002516.2|chromosome	peak3	1	90.2	3.36059	14984	-223	14807	15227	+	PA0012	1		Function unknown	PA0012	PA14_00130		homolog_g24
refseq|NC_002516.2|chromosome	peak431	2	87.64	3.55523	4274399	-49	4274330	4274750	-	PA3817	2		"Translation, ribosomal structure and biogenesis"	PA3817	PA14_14690	IHMA87_01136	homolog_g3911	-103	4274102	4274522	+	PA3818	1		Carbohydrate transport and metabolism	PA3818	PA14_14680	IHMA87_01135	homolog_g3912
refseq|NC_002516.2|chromosome	peak155	1	82.53	3.339865	1471431	-240	1471271	1471691	+	PA1360	1		General function prediction only	PA1360	PA14_46700	IHMA87_03869	homolog_g1406
refseq|NC_002516.2|chromosome	peak525	2	81.61	3.06504	5242879	-299	5242778	5243198	+	PA4675	1		Coenzyme transport and metabolism	PA4675	PA14_61850	IHMA87_05141	homolog_g4794	-320	5242539	5242959	-	PA4674	1		General function prediction only	PA4674	PA14_61840	IHMA87_05138	homolog_g4792
refseq|NC_002516.2|chromosome	peak327	2	78.96	3.3705549999999995	3174114	-17	3173731	3174151	+	PA2820	1		Function unknown	PA2820	PA14_27590	IHMA87_02147	homolog_g2890	-202	3173892	3174312	-	PA2819.3	2		Function unknown	PA2819.3			homolog_g2889
refseq|NC_002516.2|chromosome	peak544	1	77.41	3.03778	5537240	-218	5537002	5537422	-	PA4933	1		Function unknown	PA4933	PA14_65160	IHMA87_05423	homolog_g5067
refseq|NC_002516.2|chromosome	peak543	1	76.59	3.24658	5524714	5	5524699	5525119	-	PA4925	1		Cell wall/membrane/envelope biogenesis	PA4925	PA14_65040	IHMA87_05414	homolog_g5059
refseq|NC_002516.2|chromosome	peak584	2	74.55	3.209845	6011935	-26	6011889	6012309	-	PA5343	3		Carbohydrate transport and metabolism	PA5343	PA14_70550	IHMA87_05868	homolog_g5488	-112	6011647	6012067	+	PA5344	2	oxyR	Transcription	PA5344	PA14_70560	IHMA87_05869	homolog_g5489
refseq|NC_002516.2|chromosome	peak355	2	74.26	3.271235	3483455	-33	3483402	3483822	-	PA3103	9	xcpR	Cell motility	PA3103	PA14_23990	IHMA87_01842	homolog_g3181	-187	3483242	3483662	+	PA3104	2	xcpP	Function unknown	PA3104	PA14_23980	IHMA87_01841	homolog_g3182
refseq|NC_002516.2|chromosome	peak162	1	73.2	2.96682	1503479	-89	1503168	1503588	+	PA1384	3	galE	Cell wall/membrane/envelope biogenesis	PA1384			homolog_g1430
refseq|NC_002516.2|chromosome	peak491	2	64.61	3.125175	4922349	-58	4922007	4922427	+	PA4393	1	ampG	Function unknown	PA4393	PA14_57100	IHMA87_04711	homolog_g4500	-367	4921962	4922382	-	PA4391	2		Function unknown	PA4391	PA14_57070	IHMA87_04709	homolog_g4498
refseq|NC_002516.2|chromosome	peak502	2	63.56	2.96558	4989157	-148	4988905	4989325	+	PA4457	5		General function prediction only	PA4457	PA14_57890	IHMA87_04779	homolog_g4567	-266	4988871	4989291	-	PA4456	6		"Secondary metabolites biosynthesis, transport and catabolism"	PA4456	PA14_57880	IHMA87_04778	homolog_g4566
refseq|NC_002516.2|chromosome	peak38	1	61.88	3.12776	325334	-366	325300	325720	+	PA0290	1		Signal transduction mechanisms	PA0290	PA14_03790	IHMA87_00267	homolog_g304
refseq|NC_002516.2|chromosome	peak52	2	61.43	3.045675	471943	-81	471624	472044	+	PA0425	3	mexA	Cell wall/membrane/envelope biogenesis	PA0425	PA14_05530	IHMA87_00405	homolog_g443	-194	471729	472149	-	PA0424	1	mexR	Transcription	PA0424	PA14_05520	IHMA87_00404	homolog_g442
refseq|NC_002516.2|chromosome	peak49	1	59.51	3.0089550000000003	409774	-325	409429	409849	-	PA0365	1		Function unknown	PA0365	PA14_04790	IHMA87_00342	homolog_g381
