## Supplementary Dataset 2 for "Determination of the Two-Component Systems regulatory network reveals core and accessory regulations across *Pseudomonas aeruginosa* lineages": CS20_BqsR-IHMA87_02453_IHMA.tab

chrom	peakID	number_of_putative_targets	log(qvalue)	fold_enrichment	summit_position	dist_to_ATG_target1	prom_start_1	prom_end_1	strand_1	first_gene_ID_1	number_of_genes_in_operon_1	name_1	COG_1	PAO1_ID_1	PA14_ID_1	IHMA87_ID_1	homolog_group_1	putative_target_2
IHMA87_1	peak158	1	3466.68	26.823905	5466996	-305	5466671	5467091	-	IHMA87_05138	1		General function prediction only	PA4674	PA14_61840	IHMA87_05138	homolog_g4792
IHMA87_1	peak145	1	3322.61	29.233835	5145558	-182	5145340	5145760	+	IHMA87_04822	1		Amino acid transport and metabolism	PA4500	PA14_58390	IHMA87_04822	homolog_g4610
IHMA87_1	peak114	2	3119.21	28.019415	4161161	-99	4161042	4161462	-	IHMA87_03887	1		Function unknown	PA1343	PA14_46900	IHMA87_03887	homolog_g1389	-352	4161113	4161533	+	IHMA87_03888	4		Amino acid transport and metabolism	PA1342	PA14_46910	IHMA87_03888	homolog_g1388
IHMA87_1	peak33	2	2915.03	26.674855	853870	-76	853774	854194	-	IHMA87_00800	3		"Secondary metabolites biosynthesis, transport and catabolism"	PA4121	PA14_10650	IHMA87_00800	homolog_g4217	-143	853613	854033	+	IHMA87_00801	1		Transcription	PA4120	PA14_10660	IHMA87_00801	homolog_g4216
IHMA87_1	peak68	2	2598.7	24.54007	2500854	-35	2500799	2501219	-	IHMA87_02382	1					IHMA87_02382	homolog_g6852	-73	2500527	2500947	+	IHMA87_02383	1					IHMA87_02383	homolog_g6853
IHMA87_1	peak59	2	2315.7	22.68511	2047824	-33	2047771	2048191	-	IHMA87_01900	1		Cell wall/membrane/envelope biogenesis	PA3047	PA14_24690	IHMA87_01900	homolog_g3122	-278	2047702	2048122	+	IHMA87_01901	1		Function unknown	PA3046	PA14_24700	IHMA87_01901	homolog_g3121
IHMA87_1	peak143	2	2069.67	21.02692	5097707	-139	5097548	5097968	-	IHMA87_04778	6		"Secondary metabolites biosynthesis, transport and catabolism"	PA4456	PA14_57880	IHMA87_04778	homolog_g4566	-277	5097584	5098004	+	IHMA87_04779	5		General function prediction only	PA4457	PA14_57890	IHMA87_04779	homolog_g4567
IHMA87_1	peak118	2	1656.76	18.087915	4323574	-83	4323471	4323891	-	IHMA87_04039	1	oprH	Cell wall/membrane/envelope biogenesis	PA1178	PA14_49200	IHMA87_04039	homolog_g1222	-140	4323314	4323734	+	IHMA87_04040	6	napE	Energy production and conversion	PA1177	PA14_49210	IHMA87_04040	homolog_g1221
IHMA87_1	peak93	2	1611.11	17.68563	3056185	-209	3055956	3056376	-	IHMA87_02837	1	ptxS	Transcription	PA2259	PA14_35370	IHMA87_02837	homolog_g2315	-367	3056152	3056572	+	IHMA87_02838	1	ptxR	Transcription	PA2258	PA14_35380	IHMA87_02838	homolog_g2314
IHMA87_1	peak13	2	1348.26	15.752175	564029	-66	563695	564115	+	IHMA87_00523	1		Inorganic ion transport and metabolism	PA0545	PA14_07070	IHMA87_00523	homolog_g565	-139	563870	564290	-	IHMA87_00522	1		General function prediction only	PA0544	PA14_07060	IHMA87_00522	homolog_g564
IHMA87_1	peak84	2	1341.39	15.67646	2788795	-166	2788609	2789029	-	IHMA87_02645	1		Function unknown	PA2506	PA14_32250	IHMA87_02645	homolog_g2561	-195	2788590	2789010	+	IHMA87_02646	1	opdT	Function unknown	PA2505	PA14_32270	IHMA87_02646	homolog_g2560
IHMA87_1	peak5	1	1135.93	14.065515	128119	-144	127863	128283	+	IHMA87_00105	1		Inorganic ion transport and metabolism	PA0102	PA14_01240	IHMA87_00105	homolog_g114
IHMA87_1	peak141	2	968.28	12.635925	5005051	-44	5004987	5005407	-	IHMA87_04683	1					IHMA87_04683	homolog_g7378	-140	5004791	5005211	+	IHMA87_04684	1	bifA	Signal transduction mechanisms	PA4367	PA14_56790	IHMA87_04684	homolog_g4474
IHMA87_1	peak115	1	948.27	12.41772	4263000	-144	4262836	4263256	-	IHMA87_03984	1	aprA	"Secondary metabolites biosynthesis, transport and catabolism"	PA1249	PA14_48060	IHMA87_03984	homolog_g1293
IHMA87_1	peak140	1	944.91	12.515695	4996960	-84	4996856	4997276	-	IHMA87_04674	3		Inorganic ion transport and metabolism	PA4359	PA14_56690	IHMA87_04674	homolog_g4466
IHMA87_1	peak94	1	939.43	12.410445	3125468	-50	3125118	3125538	+	IHMA87_02902	1					IHMA87_02902	homolog_g7015
IHMA87_2	peak192	2	936.44	12.407335	108089	-46	108023	108443	-	IHMA87_06226	1					IHMA87_06226	homolog_g7702	-156	107845	108265	+	IHMA87_06227	2					IHMA87_06227	homolog_g7703
IHMA87_1	peak0	1	846.44	11.599795	52494	-370	52464	52884	+	IHMA87_00044	1					IHMA87_00044	homolog_g6468
IHMA87_1	peak30	1	805.44	11.27994	803239	-35	803184	803604	-	IHMA87_00753	1	piv	Function unknown	PA4175	PA14_09900	IHMA87_00753	homolog_g4271
IHMA87_1	peak91	2	728.95	10.583805	2903449	-106	2903323	2903743	-	IHMA87_02725	1					IHMA87_02725	homolog_g6976	-143	2903192	2903612	+	IHMA87_02726	1					IHMA87_02726	homolog_g6977
IHMA87_1	peak41	1	658.14	9.977485	1208326	-141	1208165	1208585	-	IHMA87_01117	1					IHMA87_01117	homolog_g6594
IHMA87_1	peak130	2	624.44	9.61924	4545561	-66	4545227	4545647	+	IHMA87_04252	1					IHMA87_04252	homolog_g7301	-176	4545365	4545785	-	IHMA87_04251	1					IHMA87_04251	homolog_g7300
IHMA87_1	peak154	1	606.78	9.469755	5295213	-380	5294813	5295233	-	IHMA87_04984	1					IHMA87_04984	homolog_g7447
IHMA87_1	peak100	1	571.35	9.14109	3595123	-293	3594810	3595230	-	IHMA87_03324	1	hupB	"Replication, recombination and repair"	PA1804	PA14_41210	IHMA87_03324	homolog_g1858
IHMA87_1	peak125	2	563.0	9.073365	4445479	-94	4445365	4445785	-	IHMA87_04158	1		Cell wall/membrane/envelope biogenesis	PA1053	PA14_50740	IHMA87_04158	homolog_g1096	-97	4445176	4445596	+	IHMA87_04159	1				PA14_50750	IHMA87_04159	homolog_g6206
IHMA87_1	peak10	1	548.9	8.95191	336399	-81	336080	336500	+	IHMA87_00303	1		Function unknown	PA0327	PA14_04270	IHMA87_00303	homolog_g343
IHMA87_1	peak168	2	536.94	8.81035	5732811	-292	5732703	5733123	+	IHMA87_05403	1		Transcription	PA4914	PA14_64910	IHMA87_05403	homolog_g5048	-328	5732463	5732883	-	IHMA87_05402	1		Amino acid transport and metabolism	PA4913	PA14_64900	IHMA87_05402	homolog_g5047
IHMA87_1	peak132	1	501.13	8.43944	4726127	-27	4725754	4726174	+	IHMA87_04433	1					IHMA87_04433	homolog_g7341
IHMA87_1	peak171	1	469.59	8.15939	5827342	-45	5827277	5827697	-	IHMA87_05484	1	wapR	Cell wall/membrane/envelope biogenesis	PA5000	PA14_66110	IHMA87_05484	homolog_g5136
IHMA87_1	peak144	2	445.11	7.877515	5144801	-58	5144723	5145143	-	IHMA87_04820	1		Amino acid transport and metabolism	PA4498	PA14_58375	IHMA87_04820	homolog_g4608	-111	5144512	5144932	+	IHMA87_04821	1		Transcription	PA4499	PA14_58380	IHMA87_04821	homolog_g4609
IHMA87_1	peak152	2	408.13	7.47814	5274365	-181	5274146	5274566	+	IHMA87_04960	1					IHMA87_04960	homolog_g7444	-296	5274049	5274469	-	IHMA87_04959	1					IHMA87_04959	homolog_g7443
IHMA87_1	peak8	1	394.83	7.37217	303833	-193	303620	304040	-	IHMA87_00270	2	aguB	General function prediction only	PA0293	PA14_03830	IHMA87_00270	homolog_g307
IHMA87_1	peak87	1	394.2	7.335125	2848136	-380	2848116	2848536	+	IHMA87_02691	1					IHMA87_02691	homolog_g6971
IHMA87_2	peak188	2	349.53	6.875325	2070	-21	2029	2449	-	IHMA87_06120	1					IHMA87_06120	homolog_g7596	-82	1752	2172	+	IHMA87_06121	1					IHMA87_06121	homolog_g7597
IHMA87_1	peak60	1	342.4	6.801105000000001	2048737	-128	2048465	2048885	+	IHMA87_01902	2	rocA2	Transcription	PA3045	PA14_24710	IHMA87_01902	homolog_g3120
IHMA87_1	peak77	2	335.02	6.741295	2580929	-62	2580591	2581011	+	IHMA87_02451	4		Function unknown	PA2659	PA14_29710	IHMA87_02451	homolog_g2720	-137	2580772	2581192	-	IHMA87_02450	1		Function unknown	PA2660	PA14_29690	IHMA87_02450	homolog_g2721
IHMA87_1	peak111	2	325.96	6.629235	4001137	-24	4001093	4001513	-	IHMA87_03735	1	lasI	Signal transduction mechanisms	PA1432	PA14_45940	IHMA87_03735	homolog_g1478	-141	4000878	4001298	+	IHMA87_03736	1	rsaL	Function unknown	PA1431	PA14_45950	IHMA87_03736	homolog_g1477
IHMA87_1	peak108	1	281.36	6.137545	3875509	-75	3875414	3875834	-	IHMA87_03613	1				PA14_44311	IHMA87_03613	homolog_g6169
IHMA87_1	peak19	1	275.91	6.030785	600352	-322	600274	600694	+	IHMA87_00556	1					IHMA87_00556	homolog_g6504
IHMA87_1	peak45	2	243.88	5.669485	1510430	-36	1510374	1510794	-	IHMA87_01396	1		Energy production and conversion	PA3575	PA14_18060	IHMA87_01396	homolog_g3668	-146	1510176	1510596	+	IHMA87_01397	1			PA3574.1	PA14_18070	IHMA87_01397	homolog_g3667
IHMA87_1	peak47	1	240.74	5.62933	1551284	-381	1550883	1551303	-	IHMA87_01430	1					IHMA87_01430	homolog_g6619
IHMA87_1	peak75	1	215.54	5.293715	2541042	-388	2541030	2541450	+	IHMA87_02426	1					IHMA87_02426	homolog_g6895
IHMA87_1	peak133	1	199.0	5.085084999999999	4727308	-347	4727255	4727675	+	IHMA87_04434	1		Function unknown	PA0825	PA14_53630	IHMA87_04434	homolog_g856
IHMA87_1	peak29	1	189.44	4.969215	728737	-192	728529	728949	+	IHMA87_00702	2	katA	Inorganic ion transport and metabolism	PA4236	PA14_09150	IHMA87_00702	homolog_g4332
IHMA87_1	peak134	1	188.63	4.97682	4823884	-136	4823620	4824040	+	IHMA87_04529	1		Lipid transport and metabolism	PA0730	PA14_54830	IHMA87_04529	homolog_g761
IHMA87_1	peak69	1	179.18	4.849685	2524323	-83	2524220	2524640	-	IHMA87_02408	3					IHMA87_02408	homolog_g6877
IHMA87_1	peak85	2	154.36	4.51335	2814815	-46	2814749	2815169	-	IHMA87_02671	2	dsbR	Signal transduction mechanisms	PA2479	PA14_32580	IHMA87_02671	homolog_g2534	-118	2814533	2814953	+	IHMA87_02672	3		Energy production and conversion	PA2478	PA14_32590	IHMA87_02672	homolog_g2533
IHMA87_1	peak126	2	150.77	4.427175	4507791	-355	4507746	4508166	+	IHMA87_04224	1	mvfR	Transcription	PA1003	PA14_51340	IHMA87_04224	homolog_g1044	-369	4507402	4507822	-	IHMA87_04223	1	nadA	Coenzyme transport and metabolism	PA1004	PA14_51330	IHMA87_04223	homolog_g1045
IHMA87_1	peak147	1	148.69	4.41995	5181608	-177	5181385	5181805	+	IHMA87_04854	1					IHMA87_04854	homolog_g7393
IHMA87_1	peak122	2	139.83	4.29516	4373659	-59	4373318	4373738	+	IHMA87_04089	1		Cell wall/membrane/envelope biogenesis	PA1115	PA14_49940	IHMA87_04089	homolog_g1159	-193	4373446	4373866	-	IHMA87_04088	1		Function unknown	PA1116	PA14_49930	IHMA87_04088	homolog_g1160
IHMA87_1	peak54	1	138.73	4.2821	1928367	-174	1928141	1928561	+	IHMA87_01796	2					IHMA87_01796	homolog_g6650
IHMA87_1	peak42	1	129.94	4.03468	1220010	-59	1219669	1220089	+	IHMA87_01127	1					IHMA87_01127	homolog_g6595
IHMA87_1	peak78	1	125.6	4.082315	2655292	-55	2654947	2655367	+	IHMA87_02519	3	gacA	Transcription	PA2586	PA14_30650	IHMA87_02519	homolog_g2646
IHMA87_1	peak61	1	94.83	3.578505	2068860	-281	2068559	2068979	-	IHMA87_01921	2					IHMA87_01921	homolog_g6672
