## Supplementary Dataset 2 for "Determination of the Two-Component Systems regulatory network reveals core and accessory regulations across *Pseudomonas aeruginosa* lineages": CS20_BqsR-PA14_29730_PA14.tab

chrom	peakID	number_of_putative_targets	log(qvalue)	fold_enrichment	summit_position	dist_to_ATG_target1	prom_start_1	prom_end_1	strand_1	first_gene_ID_1	number_of_genes_in_operon_1	name_1	COG_1	PAO1_ID_1	PA14_ID_1	IHMA87_ID_1	homolog_group_1	putative_target_2
refseq|NC_008463.1|chromosome	peak43	1	6510.39	36.18198	1578355	-86	1578249	1578669	-	PA14_18370	8	arnB	Cell wall/membrane/envelope biogenesis	PA3552	PA14_18370		homolog_g3644
refseq|NC_008463.1|chromosome	peak189	2	5454.98	31.824685	5514805	-14	5514771	5515191	-	PA14_61845	2			PA4674.1	PA14_61845		homolog_g4793	-315	5514720	5515140	+	PA14_61850	1		Coenzyme transport and metabolism	PA4675	PA14_61850	IHMA87_05141	homolog_g4794
refseq|NC_008463.1|chromosome	peak174	1	4434.85	27.443315	5200480	-177	5200257	5200677	+	PA14_58390	1		Amino acid transport and metabolism	PA4500	PA14_58390	IHMA87_04822	homolog_g4610
refseq|NC_008463.1|chromosome	peak136	2	4180.29	26.31641	4177569	-97	4177452	4177872	-	PA14_46900	1		Function unknown	PA1343	PA14_46900	IHMA87_03887	homolog_g1389	-355	4177524	4177944	+	PA14_46910	4		Amino acid transport and metabolism	PA1342	PA14_46910	IHMA87_03888	homolog_g1388
refseq|NC_008463.1|chromosome	peak34	2	3874.23	24.958025	918370	-81	918269	918689	-	PA14_10650	3		"Secondary metabolites biosynthesis, transport and catabolism"	PA4121	PA14_10650	IHMA87_00800	homolog_g4217	-139	918109	918529	+	PA14_10660	1		Transcription	PA4120	PA14_10660	IHMA87_00801	homolog_g4216
refseq|NC_008463.1|chromosome	peak69	2	3293.01	22.274365	2159125	-33	2159072	2159492	-	PA14_24690	1		Cell wall/membrane/envelope biogenesis	PA3047	PA14_24690	IHMA87_01900	homolog_g3122	-278	2159003	2159423	+	PA14_24700	1		Function unknown	PA3046	PA14_24700	IHMA87_01901	homolog_g3121
refseq|NC_008463.1|chromosome	peak172	2	3156.43	21.633985	5152619	-137	5152462	5152882	-	PA14_57880	5		"Secondary metabolites biosynthesis, transport and catabolism"	PA4456	PA14_57880	IHMA87_04778	homolog_g4566	-277	5152496	5152916	+	PA14_57890	5		General function prediction only	PA4457	PA14_57890	IHMA87_04779	homolog_g4567
refseq|NC_008463.1|chromosome	peak142	2	2368.48	17.773215	4372090	-83	4371987	4372407	-	PA14_49200	1	oprH	Cell wall/membrane/envelope biogenesis	PA1178	PA14_49200	IHMA87_04039	homolog_g1222	-139	4371829	4372249	+	PA14_49210	6	napE	Energy production and conversion	PA1177	PA14_49210	IHMA87_04040	homolog_g1221
refseq|NC_008463.1|chromosome	peak4	1	2339.23	17.650695	121642	-144	121386	121806	+	PA14_01240	1		Inorganic ion transport and metabolism	PA0102	PA14_01240	IHMA87_00105	homolog_g114
refseq|NC_008463.1|chromosome	peak3	1	2267.22	14.572365	64447	-218	64265	64685	+	PA14_00640	1	phzH	Amino acid transport and metabolism	PA0051	PA14_00640		homolog_g63
refseq|NC_008463.1|chromosome	peak137	1	2114.92	15.28061	4279104	-140	4278944	4279364	-	PA14_48060	1	aprA	"Secondary metabolites biosynthesis, transport and catabolism"	PA1249	PA14_48060	IHMA87_03984	homolog_g1293
refseq|NC_008463.1|chromosome	peak18	2	1710.48	14.343609999999998	612256	-65	611921	612341	+	PA14_07070	1		Inorganic ion transport and metabolism	PA0545	PA14_07070	IHMA87_00523	homolog_g565	-140	612096	612516	-	PA14_07060	1		General function prediction only	PA0544	PA14_07060	IHMA87_00522	homolog_g564
refseq|NC_008463.1|chromosome	peak114	2	1630.71	13.896999999999998	3389894	-141	3389635	3390055	+	PA14_38000	2				PA14_38000		homolog_g6143	-187	3389687	3390107	-	PA14_37990	2		Transcription	PA2050	PA14_37990		homolog_g2105
refseq|NC_008463.1|chromosome	peak47	1	1528.95	13.31835	1762259	-249	1762108	1762528	+	PA14_20510	3				PA14_20510	IHMA87_01434	homolog_g5951
refseq|NC_008463.1|chromosome	peak168	1	1391.19	12.55787	5051132	-76	5051036	5051456	-	PA14_56690	3		Inorganic ion transport and metabolism	PA4359	PA14_56690	IHMA87_04674	homolog_g4466
refseq|NC_008463.1|chromosome	peak31	1	1291.4	11.961675	851438	-58	851360	851780	-	PA14_09900	1	piv	Function unknown	PA4175	PA14_09900	IHMA87_00753	homolog_g4271
refseq|NC_008463.1|chromosome	peak39	1	1065.13	9.89596	1231170	-37	1230807	1231227	+	PA14_14430	1		Function unknown	PA3835	PA14_14430	IHMA87_01118	homolog_g3930
refseq|NC_008463.1|chromosome	peak35	2	1023.15	10.00509	956546	-205	956321	956741	-	PA14_11050	3		Function unknown	PA4087	PA14_11050	IHMA87_00837	homolog_g4183	-266	956412	956832	+	PA14_11060	2	cupB1	Cell motility	PA4086	PA14_11060		homolog_g4182
refseq|NC_008463.1|chromosome	peak62	1	1022.5	10.03756	2030649	2	2030247	2030667	+	PA14_23390	3				PA14_23390		homolog_g5989
refseq|NC_008463.1|chromosome	peak12	1	921.8	9.718595	345177	-181	344976	345396	-	PA14_03830	2	aguB	General function prediction only	PA0293	PA14_03830	IHMA87_00270	homolog_g307
refseq|NC_008463.1|chromosome	peak14	2	892.25	9.526385	381547	-80	381227	381647	+	PA14_04270	1		Function unknown	PA0327	PA14_04270	IHMA87_00303	homolog_g343	-248	381279	381699	-	PA14_04250	4		Amino acid transport and metabolism	PA0326	PA14_04250		homolog_g342
refseq|NC_008463.1|chromosome	peak99	3	860.2	9.304815	3086220	-137	3086063	3086483	-	PA14_34740	1		Function unknown	PA2311	PA14_34740		homolog_g2367	-153	3085973	3086393	+	PA14_34750	4		"Secondary metabolites biosynthesis, transport and catabolism"	PA2310	PA14_34750		homolog_g2366	-350	3085850	3086270	-	PA14_34730	1		Transcription	PA2312	PA14_34730		homolog_g2368
refseq|NC_008463.1|chromosome	peak150	2	814.76	9.02896	4508757	-92	4508449	4508869	+	PA14_50750	1				PA14_50750	IHMA87_04159	homolog_g6206	-96	4508641	4509061	-	PA14_50740	1		Cell wall/membrane/envelope biogenesis	PA1053	PA14_50740	IHMA87_04158	homolog_g1096
refseq|NC_008463.1|chromosome	peak86	2	703.67	8.27421	2803229	-165	2803044	2803464	-	PA14_32250	1		Function unknown	PA2506	PA14_32250	IHMA87_02645	homolog_g2561	-198	2803027	2803447	+	PA14_32270	1	opdT	Function unknown	PA2505	PA14_32270	IHMA87_02646	homolog_g2560
refseq|NC_008463.1|chromosome	peak123	1	684.07	8.138735	3676208	-290	3675898	3676318	-	PA14_41210	1	hupB	"Replication, recombination and repair"	PA1804	PA14_41210	IHMA87_03324	homolog_g1858
refseq|NC_008463.1|chromosome	peak173	2	641.56	7.839419999999999	5199715	-56	5199639	5200059	-	PA14_58375	1		Amino acid transport and metabolism	PA4498	PA14_58375	IHMA87_04820	homolog_g4608	-113	5199428	5199848	+	PA14_58380	1		Transcription	PA4499	PA14_58380	IHMA87_04821	homolog_g4609
refseq|NC_008463.1|chromosome	peak113	3	575.73	7.37265	3281787	-99	3281668	3282088	-	PA14_36820	1		General function prediction only	PA2146	PA14_36820	IHMA87_03000	homolog_g2202	-400	3281787	3282207	+	PA14_36830	1		Function unknown	PA2145	PA14_36830	IHMA87_03002	homolog_g2201	-347	3281420	3281840	-	PA14_36810	1	katE	General function prediction only	PA2147	PA14_36810	IHMA87_02999	homolog_g2203
refseq|NC_008463.1|chromosome	peak132	2	535.46	7.057615	4011993	-145	4011738	4012158	+	PA14_45000	3	gcl	General function prediction only	PA1502	PA14_45000	IHMA87_03669	homolog_g1548	-184	4011789	4012209	-	PA14_44990	1		General function prediction only	PA1503	PA14_44990	IHMA87_03668	homolog_g1549
refseq|NC_008463.1|chromosome	peak70	1	518.26	6.929929999999999	2160062	-112	2159774	2160194	+	PA14_24710	2	rocA2	Transcription	PA3045	PA14_24710	IHMA87_01902	homolog_g3120
refseq|NC_008463.1|chromosome	peak80	1	503.26	6.842255	2637843	-153	2637596	2638016	+	PA14_30460	4		Energy production and conversion	PA2600	PA14_30460		homolog_g2660
refseq|NC_008463.1|chromosome	peak102	2	495.98	6.775600000000001	3145328	-209	3145099	3145519	-	PA14_35370	1	ptxS	Transcription	PA2259	PA14_35370	IHMA87_02837	homolog_g2315	-353	3145281	3145701	+	PA14_35380	1	ptxR	Transcription	PA2258	PA14_35380	IHMA87_02838	homolog_g2314
refseq|NC_008463.1|chromosome	peak79	2	494.71	6.77184	2573207	-66	2572873	2573293	+	PA14_29710	4		Function unknown	PA2659	PA14_29710	IHMA87_02451	homolog_g2720	-149	2573038	2573458	-	PA14_29690	1		Function unknown	PA2660	PA14_29690	IHMA87_02450	homolog_g2721
refseq|NC_008463.1|chromosome	peak127	1	494.65	6.67905	3831275	-87	3831168	3831588	-	PA14_43050	4	hisA2	Function unknown	PA1656	PA14_43050	IHMA87_03512	homolog_g1705
refseq|NC_008463.1|chromosome	peak149	1	493.48	6.752644999999999	4485715	-63	4485632	4486052	-	PA14_50480	10	flgB	Cell motility	PA1077	PA14_50480	IHMA87_04134	homolog_g1120
refseq|NC_008463.1|chromosome	peak10	1	491.83	6.744384999999999	332396	-93	332283	332703	-	PA14_03710	1		Function unknown	PA0284	PA14_03710	IHMA87_00261	homolog_g298
refseq|NC_008463.1|chromosome	peak129	1	456.34	6.477625	3946417	-81	3946316	3946736	-	PA14_44311	1				PA14_44311	IHMA87_03613	homolog_g6169
refseq|NC_008463.1|chromosome	peak33	2	424.43	6.226795000000001	901280	-86	901174	901594	-	PA14_10440	1		Function unknown	PA4137	PA14_10440	IHMA87_00784	homolog_g4233	-279	901159	901579	+	PA14_10470	1		Carbohydrate transport and metabolism	PA4136	PA14_10470	IHMA87_00785	homolog_g4232
refseq|NC_008463.1|chromosome	peak154	3	417.23	5.762969999999999	4587661	-52	4587589	4588009	-	PA14_51610	1		Function unknown	PA0980	PA14_51610		homolog_g1021	-373	4587268	4587688	-	PA14_51600	1		Function unknown	PA0981	PA14_51600	IHMA87_04985	homolog_g1022	-180	4587441	4587861	+	PA14_51620	2				PA14_51620		homolog_g6216
refseq|NC_008463.1|chromosome	peak176	1	415.64	5.81191	5275156	-168	5274924	5275344	+	PA14_59220	1	pyoS5	Function unknown	PA0985	PA14_59220		homolog_g1026
refseq|NC_008463.1|chromosome	peak53	1	409.14	6.041275	1928459	-40	1928399	1928819	-	PA14_22110	1				PA14_22110		homolog_g5962
refseq|NC_008463.1|chromosome	peak134	2	408.12	6.098875	4084998	-23	4084955	4085375	-	PA14_45940	1	lasI	Signal transduction mechanisms	PA1432	PA14_45940	IHMA87_03735	homolog_g1478	-109	4084707	4085127	+	PA14_45950	1	rsaL	Function unknown	PA1431	PA14_45950	IHMA87_03736	homolog_g1477
refseq|NC_008463.1|chromosome	peak30	1	381.17	5.73775	772915	-195	772710	773130	+	PA14_09150	2	katA	Inorganic ion transport and metabolism	PA4236	PA14_09150	IHMA87_00702	homolog_g4332
refseq|NC_008463.1|chromosome	peak166	2	367.18	5.541675	4983366	-8	4982974	4983394	+	PA14_55800	1	fppA	"Intracellular trafficking, secretion, and vesicular transport"	PA4295	PA14_55800	IHMA87_04596	homolog_g4402	-56	4983290	4983710	-	PA14_55790	1		Function unknown	PA4294	PA14_55790	IHMA87_04595	homolog_g4401
refseq|NC_008463.1|chromosome	peak46	1	357.23	5.67983	1688454	-83	1688137	1688557	+	PA14_19530	1		General function prediction only	PA3446	PA14_19530		homolog_g3537
refseq|NC_008463.1|chromosome	peak213	1	355.56	5.663	6532511	-58	6532433	6532853	-	PA14_73370	4	gidA	"Cell cycle control, cell division, chromosome partitioning"	PA5565	PA14_73370	IHMA87_06113	homolog_g5717
refseq|NC_008463.1|chromosome	peak201	1	310.88	4.770375	5749017	-143	5748760	5749180	+	PA14_64530	1		Function unknown	PA4881	PA14_64530	IHMA87_05370	homolog_g5015
refseq|NC_008463.1|chromosome	peak87	2	296.81	5.152480000000001	2829684	-53	2829611	2830031	-	PA14_32580	2	dsbR	Signal transduction mechanisms	PA2479	PA14_32580	IHMA87_02671	homolog_g2534	-110	2829394	2829814	+	PA14_32590	3		Energy production and conversion	PA2478	PA14_32590	IHMA87_02672	homolog_g2533
refseq|NC_008463.1|chromosome	peak97	1	268.7	4.915485	3037517	-62	3037179	3037599	+	PA14_34150	1		Signal transduction mechanisms	PA2359	PA14_34150		homolog_g2415
refseq|NC_008463.1|chromosome	peak152	3	247.83	4.651255000000001	4586238	-4	4585842	4586262	+	PA14_51590	1				PA14_51590		homolog_g6215	-108	4586110	4586530	-	PA14_51580	1				PA14_51580		homolog_g6214	-367	4585851	4586271	-	PA14_51570	1				PA14_51570		homolog_g6213
refseq|NC_008463.1|chromosome	peak200	2	217.3	4.42718	5694569	-61	5694488	5694908	-	PA14_63890	1		General function prediction only	PA4832	PA14_63890	IHMA87_05319	homolog_g4966	-170	5694339	5694759	+	PA14_63900	1		General function prediction only	PA4833	PA14_63900	IHMA87_05320	homolog_g4967
refseq|NC_008463.1|chromosome	peak51	1	194.19	3.996125	1862462	-44	1862106	1862526	+	PA14_21480	1		Function unknown	PA3291	PA14_21480		homolog_g3377
refseq|NC_008463.1|chromosome	peak68	2	175.6	4.009435000000001	2060987	-44	2060923	2061343	-	PA14_23690	1		Amino acid transport and metabolism	PA3125	PA14_23690		homolog_g3203	-68	2060655	2061075	+	PA14_23700	1		Transcription	PA3124	PA14_23700		homolog_g3202
refseq|NC_008463.1|chromosome	peak71	2	170.43	3.952195	2278159	-82	2278057	2278477	-	PA14_26070	1		Energy production and conversion	PA2936	PA14_26070	IHMA87_02038	homolog_g3008	-308	2278067	2278487	+	PA14_26080	1				PA14_26080		homolog_g6001
refseq|NC_008463.1|chromosome	peak105	1	161.12	3.42702	3177576	-218	3177338	3177758	-	PA14_35730	1				PA14_35730		homolog_g6106
refseq|NC_008463.1|chromosome	peak210	1	158.93	3.827295	6468440	-107	6468147	6468567	+	PA14_72620	3		Inorganic ion transport and metabolism	PA5503	PA14_72620	IHMA87_06047	homolog_g5655
refseq|NC_008463.1|chromosome	peak121	2	155.89	3.79092	3534891	-50	3534821	3535241	-	PA14_39650	4		Inorganic ion transport and metabolism	PA1922	PA14_39650	IHMA87_03198	homolog_g1977	-118	3534609	3535029	+	PA14_39660	1		"Secondary metabolites biosynthesis, transport and catabolism"	PA1921	PA14_39660		homolog_g1976
refseq|NC_008463.1|chromosome	peak181	1	155.2	3.659295	5330182	-44	5329826	5330246	+	PA14_59840	1				PA14_59840	IHMA87_04971	homolog_g6348
refseq|NC_008463.1|chromosome	peak187	2	149.57	3.723765	5475299	-78	5475201	5475621	-	PA14_61320	1		Function unknown	PA4634	PA14_61320	IHMA87_05096	homolog_g4750	-348	5475247	5475667	+	PA14_61330	1		Function unknown	PA4635	PA14_61330	IHMA87_05097	homolog_g4751
refseq|NC_008463.1|chromosome	peak148	1	147.63	3.692295	4409441	-167	4409208	4409628	+	PA14_49570	2		Amino acid transport and metabolism	PA1147	PA14_49570		homolog_g1191
refseq|NC_008463.1|chromosome	peak197	2	144.52	3.67388	5642671	-26	5642625	5643045	-	PA14_63220	1		Function unknown	PA4782	PA14_63220	IHMA87_05263	homolog_g4915	-379	5642272	5642692	-	PA14_63210	1		Transcription	PA4781	PA14_63210	IHMA87_05262	homolog_g4914
refseq|NC_008463.1|chromosome	peak58	1	139.87	3.438945	1936311	-207	1936084	1936504	-	PA14_22220	2				PA14_22220		homolog_g5970
refseq|NC_008463.1|chromosome	peak85	1	134.77	3.5567899999999995	2783518	10	2783508	2783928	-	PA14_31960	2	czcR	Signal transduction mechanisms	PA2523	PA14_31960	IHMA87_02628	homolog_g2578
refseq|NC_008463.1|chromosome	peak138	1	133.39	3.53418	4285563	-384	4285159	4285579	-	PA14_48140	1		Function unknown	PA1245	PA14_48140	IHMA87_03988	homolog_g1289
refseq|NC_008463.1|chromosome	peak37	1	122.18	3.4151100000000003	1195946	-299	1195845	1196265	+	PA14_13940	2		Function unknown	PA3866	PA14_13940		homolog_g3962
refseq|NC_008463.1|chromosome	peak155	2	116.59	3.34752	4644761	-64	4644677	4645097	-	PA14_52340	1		Function unknown	PA0921	PA14_52340	IHMA87_04317	homolog_g960	-185	4644546	4644966	+	PA14_52350	2		Function unknown	PA0920	PA14_52350	IHMA87_04318	homolog_g959
refseq|NC_008463.1|chromosome	peak117	2	115.83	3.340345	3421581	-60	3421501	3421921	-	PA14_38380	1		Transcription	PA2020	PA14_38380	IHMA87_03097	homolog_g2075	-105	3421286	3421706	+	PA14_38395	2		Cell wall/membrane/envelope biogenesis	PA2019	PA14_38395	IHMA87_03098	homolog_g2074
refseq|NC_008463.1|chromosome	peak5	1	114.43	3.317225	156081	-83	155764	156184	+	PA14_01710	2	ahpC	"Posttranslational modification, protein turnover, chaperones"	PA0139	PA14_01710	IHMA87_00141	homolog_g151
refseq|NC_008463.1|chromosome	peak118	2	102.99	3.172315	3427330	-63	3426993	3427413	+	PA14_38430	5	liuR	Transcription	PA2016	PA14_38430	IHMA87_03102	homolog_g2071	-130	3427180	3427600	-	PA14_38420	1		Function unknown	PA2017	PA14_38420	IHMA87_03101	homolog_g2072
refseq|NC_008463.1|chromosome	peak101	1	100.97	3.150595	3139802	-45	3139737	3140157	-	PA14_35300	3		Function unknown	PA2264	PA14_35300	IHMA87_02832	homolog_g2320
refseq|NC_008463.1|chromosome	peak196	1	98.1	3.107965	5633438	-72	5633110	5633530	+	PA14_63110	6		Amino acid transport and metabolism	PA4773	PA14_63110	IHMA87_05253	homolog_g4906
refseq|NC_008463.1|chromosome	peak42	2	91.76	3.039655	1550652	-30	1550602	1551022	-	PA14_18060	1		Energy production and conversion	PA3575	PA14_18060	IHMA87_01396	homolog_g3668	-153	1550405	1550825	+	PA14_18070	1			PA3574.1	PA14_18070	IHMA87_01397	homolog_g3667
refseq|NC_008463.1|chromosome	peak81	1	91.64	3.035295	2655461	-43	2655104	2655524	+	PA14_30650	3	gacA	Transcription	PA2586	PA14_30650	IHMA87_02519	homolog_g2646
refseq|NC_008463.1|chromosome	peak161	1	88.95	2.98551	4858992	-118	4858710	4859130	+	PA14_54830	1		Lipid transport and metabolism	PA0730	PA14_54830	IHMA87_04529	homolog_g761
refseq|NC_008463.1|chromosome	peak175	1	81.78	2.90622	5217252	-146	5217086	5217506	-	PA14_58560	1		Function unknown	PA4513	PA14_58560	IHMA87_04835	homolog_g4623
refseq|NC_008463.1|chromosome	peak45	2	75.99	2.822045	1684846	-70	1684516	1684936	+	PA14_19490	1		"Posttranslational modification, protein turnover, chaperones"	PA3450	PA14_19490	IHMA87_01500	homolog_g3541	-136	1684690	1685110	-	PA14_19480	1		Function unknown	PA3451	PA14_19480	IHMA87_01499	homolog_g3542
refseq|NC_008463.1|chromosome	peak110	1	66.44	2.6649200000000004	3184711	-124	3184567	3184987	-	PA14_35790	1				PA14_35790	IHMA87_03165	homolog_g6112
refseq|NC_008463.1|chromosome	peak100	1	64.04	2.53512	3110188	-156	3109944	3110364	+	PA14_34960	1		Cell wall/membrane/envelope biogenesis	PA2291	PA14_34960	IHMA87_02807	homolog_g2347
refseq|NC_008463.1|chromosome	peak156	1	61.44	2.61611	4695723	-146	4695469	4695889	+	PA14_52960	1		Function unknown	PA0874	PA14_52960	IHMA87_04380	homolog_g909
refseq|NC_008463.1|chromosome	peak55	1	61.06	2.59165	1932047	3	1932030	1932450	-	PA14_22130	1				PA14_22130		homolog_g5964
refseq|NC_008463.1|chromosome	peak151	1	54.38	2.39042	4562509	-328	4562437	4562857	+	PA14_51340	1	mvfR	Transcription	PA1003	PA14_51340	IHMA87_04224	homolog_g1044
refseq|NC_008463.1|chromosome	peak50	2	46.52	2.37819	1848099	-2	1847701	1848121	+	PA14_21340	1	fadD2	Lipid transport and metabolism	PA3300	PA14_21340	IHMA87_01642	homolog_g3386	-245	1847834	1848254	-	PA14_21320	2		Lipid transport and metabolism	PA3301	PA14_21320	IHMA87_01641	homolog_g3387
refseq|NC_008463.1|chromosome	peak122	1	44.78	2.33591	3563679	-10	3563289	3563709	+	PA14_39990	2		Lipid transport and metabolism	PA1897	PA14_39990	IHMA87_03221	homolog_g1952
refseq|NC_008463.1|chromosome	peak7	2	43.5	2.323675	226607	-84	226291	226711	+	PA14_02530	1		General function prediction only	PA0201	PA14_02530	IHMA87_00190	homolog_g214	-132	226455	226875	-	PA14_02520	1		Function unknown	PA0200	PA14_02520		homolog_g213
refseq|NC_008463.1|chromosome	peak204	1	38.29	2.232705	6228286	-108	6227994	6228414	+	PA14_69850	1		Cell wall/membrane/envelope biogenesis	PA5291	PA14_69850		homolog_g5435
refseq|NC_008463.1|chromosome	peak111	1	37.22	2.21049	3190764	-224	3190588	3191008	+	PA14_35860	3				PA14_35860		homolog_g6119
refseq|NC_008463.1|chromosome	peak15	1	34.04	2.15442	415055	-237	414892	415312	+	PA14_04670	1	mutM	"Replication, recombination and repair"	PA0357	PA14_04670	IHMA87_00334	homolog_g373
refseq|NC_008463.1|chromosome	peak32	1	33.84	2.14863	897840	-359	897461	897881	-	PA14_10370	1		Energy production and conversion	PA4140	PA14_10370	IHMA87_00781	homolog_g4236
refseq|NC_008463.1|chromosome	peak125	2	31.79	2.115305	3696738	-90	3696628	3697048	-	PA14_41450	1		General function prediction only	PA1788	PA14_41450	IHMA87_03416	homolog_g1838	-292	3696630	3697050	+	PA14_41470	1	acnB	Energy production and conversion	PA1787	PA14_41470	IHMA87_03417	homolog_g1837
refseq|NC_008463.1|chromosome	peak6	1	30.95	2.09904	220472	-365	220437	220857	+	PA14_02450	3	pntAA	Energy production and conversion	PA0195	PA14_02450	IHMA87_00186	homolog_g207
refseq|NC_008463.1|chromosome	peak17	2	27.3	2.01205	486585	-85	486480	486900	-	PA14_05520	1	mexR	Transcription	PA0424	PA14_05520	IHMA87_00404	homolog_g442	-190	486375	486795	+	PA14_05530	3	mexA	Cell wall/membrane/envelope biogenesis	PA0425	PA14_05530	IHMA87_00405	homolog_g443
refseq|NC_008463.1|chromosome	peak72	1	26.25	2.00279	2365458	-73	2365365	2365785	-	PA14_27220	1	ohr	"Posttranslational modification, protein turnover, chaperones"	PA2850	PA14_27220	IHMA87_02117	homolog_g2920
refseq|NC_008463.1|chromosome	peak108	1	25.42	1.976595	3183439	-277	3183142	3183562	-	PA14_35780	3				PA14_35780	IHMA87_03166	homolog_g6111
refseq|NC_008463.1|chromosome	peak209	1	25.1	1.928275	6363772	-210	6363542	6363962	-	PA14_71430	1		Function unknown	PA5412	PA14_71430	IHMA87_05944	homolog_g5562
refseq|NC_008463.1|chromosome	peak41	2	24.63	1.965165	1545301	-97	1545184	1545604	-	PA14_17980	2	glpF	Carbohydrate transport and metabolism	PA3581	PA14_17980	IHMA87_01390	homolog_g3674	-168	1545069	1545489	+	PA14_17990	1		Function unknown	PA3580	PA14_17990	IHMA87_01391	homolog_g3673
refseq|NC_008463.1|chromosome	peak198	1	24.47	1.96613	5659303	-56	5659227	5659647	-	PA14_63470	1		"Secondary metabolites biosynthesis, transport and catabolism"	PA4803	PA14_63470	IHMA87_05285	homolog_g4937
refseq|NC_008463.1|chromosome	peak202	2	18.65	1.83157	5784841	-259	5784700	5785120	+	PA14_64910	2		Transcription	PA4914	PA14_64910	IHMA87_05403	homolog_g5048	-361	5784460	5784880	-	PA14_64900	1		Amino acid transport and metabolism	PA4913	PA14_64900	IHMA87_05402	homolog_g5047
refseq|NC_008463.1|chromosome	peak83	1	18.29	1.7962949999999998	2721696	-165	2721461	2721881	+	PA14_31290	1	lecA	Function unknown	PA2570	PA14_31290		homolog_g2627
refseq|NC_008463.1|chromosome	peak188	1	16.2	1.77766	5487001	-30	5486631	5487051	+	PA14_61500	6		Function unknown	PA4648	PA14_61500		homolog_g4764
