## Supplementary Dataset 2 for "Determination of the Two-Component Systems regulatory network reveals core and accessory regulations across *Pseudomonas aeruginosa* lineages": CS20_BqsR-PA2657_PAO1.tab

chrom	peakID	number_of_putative_targets	log(qvalue)	fold_enrichment	summit_position	dist_to_ATG_target1	prom_start_1	prom_end_1	strand_1	first_gene_ID_1	number_of_genes_in_operon_1	name_1	COG_1	PAO1_ID_1	PA14_ID_1	IHMA87_ID_1	homolog_group_1	putative_target_2
refseq|NC_002516.2|chromosome	peak132	2	3140.92	27.58712	5242863	-304	5242539	5242959	-	PA4674	1		General function prediction only	PA4674	PA14_61840	IHMA87_05138	homolog_g4792	-315	5242778	5243198	+	PA4675	1		Coenzyme transport and metabolism	PA4675	PA14_61850	IHMA87_05141	homolog_g4794
refseq|NC_002516.2|chromosome	peak112	2	3081.22	30.142735	4609481	-86	4609167	4609587	+	PA4121	3		"Secondary metabolites biosynthesis, transport and catabolism"	PA4121	PA14_10650	IHMA87_00800	homolog_g4217	-134	4609327	4609747	-	PA4120	1		Transcription	PA4120	PA14_10660	IHMA87_00801	homolog_g4216
refseq|NC_002516.2|chromosome	peak130	1	2908.15	28.961025	5036894	-180	5036674	5037094	+	PA4500	1		Amino acid transport and metabolism	PA4500	PA14_58390	IHMA87_04822	homolog_g4610
refseq|NC_002516.2|chromosome	peak38	2	2870.0	28.644710000000003	1457086	-89	1456775	1457195	+	PA1343	1		Function unknown	PA1343	PA14_46900	IHMA87_03887	homolog_g1389	-363	1456703	1457123	-	PA1342	4		Amino acid transport and metabolism	PA1342	PA14_46910	IHMA87_03888	homolog_g1388
refseq|NC_002516.2|chromosome	peak103	1	2724.4	27.64801	3979781	-79	3979460	3979880	+	PA3552	8	arnB	Cell wall/membrane/envelope biogenesis	PA3552	PA14_18370		homolog_g3644
refseq|NC_002516.2|chromosome	peak128	2	2587.52	24.3581	4989029	-138	4988871	4989291	-	PA4456	6		"Secondary metabolites biosynthesis, transport and catabolism"	PA4456	PA14_57880	IHMA87_04778	homolog_g4566	-276	4988905	4989325	+	PA4457	5		General function prediction only	PA4457	PA14_57890	IHMA87_04779	homolog_g4567
refseq|NC_002516.2|chromosome	peak90	2	2337.85	20.340565	3410228	-36	3409864	3410284	+	PA3047	1		Cell wall/membrane/envelope biogenesis	PA3047	PA14_24690	IHMA87_01900	homolog_g3122	-275	3409933	3410353	-	PA3046	1		Function unknown	PA3046	PA14_24700	IHMA87_01901	homolog_g3121
refseq|NC_002516.2|chromosome	peak34	2	2258.09	24.23353	1276919	-87	1276606	1277026	+	PA1178	1	oprH	Cell wall/membrane/envelope biogenesis	PA1178	PA14_49200	IHMA87_04039	homolog_g1222	-135	1276764	1277184	-	PA1177	6	napE	Energy production and conversion	PA1177	PA14_49210	IHMA87_04040	homolog_g1221
refseq|NC_002516.2|chromosome	peak131	2	2118.95	23.14012	5203335	-93	5203222	5203642	-	PA4634	1		Function unknown	PA4634	PA14_61320	IHMA87_05096	homolog_g4750	-333	5203268	5203688	+	PA4635	1		Function unknown	PA4635	PA14_61330	IHMA87_05097	homolog_g4751
refseq|NC_002516.2|chromosome	peak66	1	1542.09	13.97577	2450892	-127	2450745	2451165	-	PA2228	1		Defense mechanisms	PA2228			homolog_g2284
refseq|NC_002516.2|chromosome	peak59	2	1447.91	17.813699999999997	2244299	-135	2244144	2244564	-	PA2049	1		Function unknown	PA2049	PA14_38010		homolog_g2104	-193	2244092	2244512	+	PA2050	2		Transcription	PA2050	PA14_37990		homolog_g2105
refseq|NC_002516.2|chromosome	peak12	2	1377.74	17.21136	602280	-66	601946	602366	+	PA0545	1		Inorganic ion transport and metabolism	PA0545	PA14_07070	IHMA87_00523	homolog_g565	-139	602121	602541	-	PA0544	1		General function prediction only	PA0544	PA14_07060	IHMA87_00522	homolog_g564
refseq|NC_002516.2|chromosome	peak37	1	1259.08	15.15943	1355488	-143	1355231	1355651	+	PA1249	1	aprA	"Secondary metabolites biosynthesis, transport and catabolism"	PA1249	PA14_48060	IHMA87_03984	homolog_g1293
refseq|NC_002516.2|chromosome	peak4	1	1232.92	15.633299999999998	123724	-147	123471	123891	+	PA0102	1		Inorganic ion transport and metabolism	PA0102	PA14_01240	IHMA87_00105	homolog_g114
refseq|NC_002516.2|chromosome	peak125	1	869.58	12.79003	4887576	-70	4887486	4887906	-	PA4359	3		Inorganic ion transport and metabolism	PA4359	PA14_56690	IHMA87_04674	homolog_g4466
refseq|NC_002516.2|chromosome	peak3	1	739.2	8.476735000000001	66024	-279	65903	66323	+	PA0051	1	phzH	Amino acid transport and metabolism	PA0051	PA14_00640		homolog_g63
refseq|NC_002516.2|chromosome	peak11	2	686.43	10.995465	367382	-75	367057	367477	+	PA0327	1		Function unknown	PA0327	PA14_04270	IHMA87_00303	homolog_g343	-253	367109	367529	-	PA0326	4		Amino acid transport and metabolism	PA0326	PA14_04250		homolog_g342
refseq|NC_002516.2|chromosome	peak27	2	623.51	10.347445	1141170	-90	1141060	1141480	-	PA1052a	1							-98	1140868	1141288	+	PA1053	1		Cell wall/membrane/envelope biogenesis	PA1053	PA14_50740	IHMA87_04158	homolog_g1096
refseq|NC_002516.2|chromosome	peak129	2	620.1	10.35533	5036125	-48	5036057	5036477	-	PA4498	1		Amino acid transport and metabolism	PA4498	PA14_58375	IHMA87_04820	homolog_g4608	-120	5035845	5036265	+	PA4499	1		Transcription	PA4499	PA14_58380	IHMA87_04821	homolog_g4609
refseq|NC_002516.2|chromosome	peak79	2	600.47	10.0677	2824115	-168	2823883	2824303	+	PA2506	1		Function unknown	PA2506	PA14_32250	IHMA87_02645	homolog_g2561	-195	2823900	2824320	-	PA2505	1	opdT	Function unknown	PA2505	PA14_32270	IHMA87_02646	homolog_g2560
refseq|NC_002516.2|chromosome	peak40	1	565.63	8.292315	1483576	-322	1483498	1483918	+	PA1370	1		Function unknown	PA1370			homolog_g1416
refseq|NC_002516.2|chromosome	peak113	2	560.53	9.67816	4626574	-88	4626262	4626682	+	PA4137	1		Function unknown	PA4137	PA14_10440	IHMA87_00784	homolog_g4233	-277	4626277	4626697	-	PA4136	1		Carbohydrate transport and metabolism	PA4136	PA14_10470	IHMA87_00785	homolog_g4232
refseq|NC_002516.2|chromosome	peak53	1	483.77	8.693940000000001	1958461	-298	1958359	1958779	+	PA1804	1	hupB	"Replication, recombination and repair"	PA1804	PA14_41210	IHMA87_03324	homolog_g1858
refseq|NC_002516.2|chromosome	peak6	2	480.3	8.86354	229865	-89	229554	229974	+	PA0201	1		General function prediction only	PA0201	PA14_02530	IHMA87_00190	homolog_g214	-127	229718	230138	-	PA0200	1		Function unknown	PA0200	PA14_02520		homolog_g213
refseq|NC_002516.2|chromosome	peak84	2	460.57	8.65545	3008696	-64	3008612	3009032	-	PA2659	4		Function unknown	PA2659	PA14_29710	IHMA87_02451	homolog_g2720	-151	3008447	3008867	+	PA2660	1		Function unknown	PA2660	PA14_29690	IHMA87_02450	homolog_g2721
refseq|NC_002516.2|chromosome	peak61	3	435.11	7.850135000000001	2361597	-109	2361306	2361726	+	PA2146	1		General function prediction only	PA2146	PA14_36820	IHMA87_03000	homolog_g2202	-357	2361554	2361974	+	PA2147	1	katE	General function prediction only	PA2147	PA14_36810	IHMA87_02999	homolog_g2203	-390	2361187	2361607	-	PA2145	1		Function unknown	PA2145	PA14_36830	IHMA87_03002	homolog_g2201
refseq|NC_002516.2|chromosome	peak123	2	396.7	7.894630000000001	4819916	-12	4819528	4819948	+	PA4295	1	fppA	"Intracellular trafficking, secretion, and vesicular transport"	PA4295	PA14_55800	IHMA87_04596	homolog_g4402	-52	4819844	4820264	-	PA4294	1		Function unknown	PA4294	PA14_55790	IHMA87_04595	homolog_g4401
refseq|NC_002516.2|chromosome	peak49	1	391.82	7.854405	1697099	-89	1696788	1697208	+	PA1559	1		Function unknown	PA1559			homolog_g1608
refseq|NC_002516.2|chromosome	peak50	1	383.48	6.855435	1803535	-91	1803226	1803646	+	PA1656	4	hisA2	Function unknown	PA1656	PA14_43050	IHMA87_03512	homolog_g1705
refseq|NC_002516.2|chromosome	peak33	1	374.42	7.41821	1249781	-229	1249532	1249952	-	PA1154	1		"Replication, recombination and repair"	PA1154			homolog_g1198
refseq|NC_002516.2|chromosome	peak46	2	372.27	7.52867	1516069	-142	1515907	1516327	-	PA1393	1	cysC	Inorganic ion transport and metabolism	PA1393			homolog_g1439	-364	1516033	1516453	+	PA1394	1		Function unknown	PA1394	PA14_46390		homolog_g1440
refseq|NC_002516.2|chromosome	peak78	2	353.52	7.417225	2797677	-58	2797335	2797755	+	PA2479	2	dsbR	Signal transduction mechanisms	PA2479	PA14_32580	IHMA87_02671	homolog_g2534	-105	2797552	2797972	-	PA2478	3		Energy production and conversion	PA2478	PA14_32590	IHMA87_02672	homolog_g2533
refseq|NC_002516.2|chromosome	peak83	1	325.05	7.07134	2944042	-127	2943895	2944315	-	PA2600	4		Energy production and conversion	PA2600	PA14_30460		homolog_g2660
refseq|NC_002516.2|chromosome	peak47	2	318.75	6.97318	1559230	-24	1558854	1559274	+	PA1432	1	lasI	Signal transduction mechanisms	PA1432	PA14_45940	IHMA87_03735	homolog_g1478	-108	1559102	1559522	-	PA1431	1	rsaL	Function unknown	PA1431	PA14_45950	IHMA87_03736	homolog_g1477
refseq|NC_002516.2|chromosome	peak115	1	317.72	6.781595000000001	4671240	-79	4670919	4671339	+	PA4175	1	piv	Function unknown	PA4175	PA14_09900	IHMA87_00753	homolog_g4271
refseq|NC_002516.2|chromosome	peak146	1	303.37	6.535615	6259260	-63	6259177	6259597	-	PA5565	4	gidA	"Cell cycle control, cell division, chromosome partitioning"	PA5565	PA14_73370	IHMA87_06113	homolog_g5717
refseq|NC_002516.2|chromosome	peak67	2	298.0	6.70842	2487630	-226	2487456	2487876	+	PA2259	1	ptxS	Transcription	PA2259	PA14_35370	IHMA87_02837	homolog_g2315	-337	2487273	2487693	-	PA2258	1	ptxR	Transcription	PA2258	PA14_35380	IHMA87_02838	homolog_g2314
refseq|NC_002516.2|chromosome	peak60	2	289.76	6.249995	2312785	-19	2312746	2313166	-	PA2100	1		Amino acid transport and metabolism	PA2100			homolog_g2155	-114	2312499	2312919	+	PA2101	2		General function prediction only	PA2101			homolog_g2156
refseq|NC_002516.2|chromosome	peak45	1	272.37	5.99976	1501332	-279	1501211	1501631	+	PA1383	1		Function unknown	PA1383			homolog_g1429
refseq|NC_002516.2|chromosome	peak28	1	264.87	6.31359	1164215	-60	1163875	1164295	+	PA1077	10	flgB	Cell motility	PA1077	PA14_50480	IHMA87_04134	homolog_g1120
refseq|NC_002516.2|chromosome	peak76	1	254.28	5.29834	2761384	-33	2761331	2761751	-	PA2461	1		Function unknown	PA2461			homolog_g2516
refseq|NC_002516.2|chromosome	peak72	1	243.09	5.99964	2607081	-59	2607002	2607422	-	PA2359	1		Signal transduction mechanisms	PA2359	PA14_34150		homolog_g2415
refseq|NC_002516.2|chromosome	peak21	2	207.9	4.675905	1062544	-175	1062349	1062769	-	PA0979	2		"Replication, recombination and repair"	PA0979			homolog_g1020	-377	1062521	1062941	+	PA0981	1		Function unknown	PA0981	PA14_51600	IHMA87_04985	homolog_g1022
refseq|NC_002516.2|chromosome	peak8	1	189.62	5.280365	318244	-96	318128	318548	-	PA0284	1		Function unknown	PA0284	PA14_03710	IHMA87_00261	homolog_g298
refseq|NC_002516.2|chromosome	peak100	1	185.02	5.203535	3852592	-79	3852493	3852913	-	PA3446	1		General function prediction only	PA3446	PA14_19530		homolog_g3537
refseq|NC_002516.2|chromosome	peak63	2	174.59	4.3996200000000005	2441728	-43	2441371	2441791	+	PA2220	1		Transcription	PA2220			homolog_g2276	-173	2441535	2441955	-	PA2219	1	opdE	Carbohydrate transport and metabolism	PA2219			homolog_g2275
refseq|NC_002516.2|chromosome	peak69	1	162.0	4.50533	2522770	-154	2522596	2523016	-	PA2291	1		Cell wall/membrane/envelope biogenesis	PA2291	PA14_34960	IHMA87_02807	homolog_g2347
refseq|NC_002516.2|chromosome	peak68	1	150.58	4.709235	2493163	-55	2492818	2493238	+	PA2264	3		Function unknown	PA2264	PA14_35300	IHMA87_02832	homolog_g2320
refseq|NC_002516.2|chromosome	peak26	2	141.12	4.204865	1087445	-350	1087075	1087495	-	PA1003	1	mvfR	Transcription	PA1003	PA14_51340	IHMA87_04224	homolog_g1044	-398	1087443	1087863	+	PA1004	1	nadA	Coenzyme transport and metabolism	PA1004	PA14_51330	IHMA87_04223	homolog_g1045
refseq|NC_002516.2|chromosome	peak36	1	136.93	4.499314999999999	1349036	-380	1349016	1349436	+	PA1245	1		Function unknown	PA1245	PA14_48140	IHMA87_03988	homolog_g1289
refseq|NC_002516.2|chromosome	peak80	1	128.72	4.04705	2843799	-19	2843418	2843838	+	PA2523	2	czcR	Signal transduction mechanisms	PA2523	PA14_31960	IHMA87_02628	homolog_g2578
refseq|NC_002516.2|chromosome	peak82	1	125.14	4.265630000000001	2926478	-46	2926412	2926832	-	PA2586	3	gacA	Transcription	PA2586	PA14_30650	IHMA87_02519	homolog_g2646
refseq|NC_002516.2|chromosome	peak56	2	117.37	4.16754	2212609	-68	2212277	2212697	+	PA2020	1		Transcription	PA2020	PA14_38380	IHMA87_03097	homolog_g2075	-97	2212492	2212912	-	PA2019	2		Cell wall/membrane/envelope biogenesis	PA2019	PA14_38395	IHMA87_03098	homolog_g2074
refseq|NC_002516.2|chromosome	peak136	1	98.83	3.856605	5361519	-67	5361186	5361606	+	PA4773	6		Amino acid transport and metabolism	PA4773	PA14_63110	IHMA87_05253	homolog_g4906
