## Supplementary Dataset 2 for "Determination of the Two-Component Systems regulatory network reveals core and accessory regulations across *Pseudomonas aeruginosa* lineages": CS21_PfeR-_PA14.tab

chrom	peakID	number_of_putative_targets	log(qvalue)	fold_enrichment	summit_position	dist_to_ATG_target1	prom_start_1	prom_end_1	strand_1	first_gene_ID_1	number_of_genes_in_operon_1	name_1	COG_1	PAO1_ID_1	PA14_ID_1	IHMA87_ID_1	homolog_group_1	putative_target_2
refseq|NC_008463.1|chromosome	peak7	1	8.8	1.949835	4134877	13	4134870	4135290	-	PA14_46460	1				PA14_46460		homolog_g6172
refseq|NC_008463.1|chromosome	peak8	1	8.04	1.991295	5217391	-285	5217086	5217506	-	PA14_58560	1		Function unknown	PA4513	PA14_58560	IHMA87_04835	homolog_g4623
refseq|NC_008463.1|chromosome	peak4	1	7.51	1.89971	2240643	-344	2240279	2240699	-	PA14_25610	1		"Cell cycle control, cell division, chromosome partitioning"	PA2972	PA14_25610	IHMA87_01997	homolog_g3046
