## Supplementary Dataset 2 for "Determination of the Two-Component Systems regulatory network reveals core and accessory regulations across *Pseudomonas aeruginosa* lineages": CS21_PfeR-IHMA87_03812_IHMA.tab

chrom	peakID	number_of_putative_targets	log(qvalue)	fold_enrichment	summit_position	dist_to_ATG_target1	prom_start_1	prom_end_1	strand_1	first_gene_ID_1	number_of_genes_in_operon_1	name_1	COG_1	PAO1_ID_1	PA14_ID_1	IHMA87_ID_1	homolog_group_1	putative_target_2
IHMA87_1	peak5	1	66.23	4.04682	1932302	-47	1932235	1932655	-	IHMA87_01799	1					IHMA87_01799	homolog_g6652
IHMA87_1	peak16	2	61.06	3.787375	5962580	-124	5962436	5962856	-	IHMA87_05593	1	thiI	Coenzyme transport and metabolism	PA5118	PA14_67580	IHMA87_05593	homolog_g5254	-213	5962393	5962813	+	IHMA87_05594	1	glnA	Amino acid transport and metabolism	PA5119	PA14_67600	IHMA87_05594	homolog_g5255
IHMA87_1	peak8	1	32.76	3.03128	4088498	-62	4088160	4088580	+	IHMA87_03814	2	pfeA	Inorganic ion transport and metabolism	PA2688	PA14_29350	IHMA87_03814	homolog_g2750
IHMA87_1	peak14	1	24.97	2.510125	5467029	-338	5466671	5467091	-	IHMA87_05138	1		General function prediction only	PA4674	PA14_61840	IHMA87_05138	homolog_g4792
IHMA87_1	peak2	2	22.3	2.66582	853879	-85	853774	854194	-	IHMA87_00800	3		"Secondary metabolites biosynthesis, transport and catabolism"	PA4121	PA14_10650	IHMA87_00800	homolog_g4217	-134	853613	854033	+	IHMA87_00801	1		Transcription	PA4120	PA14_10660	IHMA87_00801	homolog_g4216
IHMA87_1	peak9	2	18.76	2.520495	4545488	-103	4545365	4545785	-	IHMA87_04251	1					IHMA87_04251	homolog_g7300	-139	4545227	4545647	+	IHMA87_04252	1					IHMA87_04252	homolog_g7301
IHMA87_1	peak19	2	12.38	2.1643350000000003	6205200	-68	6204868	6205288	+	IHMA87_05817	1					IHMA87_05817	homolog_g7560	-300	6204880	6205300	-	IHMA87_05816	2					IHMA87_05816	homolog_g7559
