## Supplementary Dataset 2 for "Determination of the Two-Component Systems regulatory network reveals core and accessory regulations across *Pseudomonas aeruginosa* lineages": CS21_PfeR-PA2686_PAO1.tab

chrom	peakID	number_of_putative_targets	log(qvalue)	fold_enrichment	summit_position	dist_to_ATG_target1	prom_start_1	prom_end_1	strand_1	first_gene_ID_1	number_of_genes_in_operon_1	name_1	COG_1	PAO1_ID_1	PA14_ID_1	IHMA87_ID_1	homolog_group_1	putative_target_2
refseq|NC_002516.2|chromosome	peak13	2	242.46	4.2068	5055982	-105	5055857	5056277	-	PA4514	1		Inorganic ion transport and metabolism	PA4514	PA14_58570		homolog_g4624	-113	5055695	5056115	+	PA4515	2		Function unknown	PA4515	PA14_58580	IHMA87_04837	homolog_g4625
refseq|NC_002516.2|chromosome	peak16	2	129.23	3.515625	5766258	-111	5766127	5766547	-	PA5118	1	thiI	Coenzyme transport and metabolism	PA5118	PA14_67580	IHMA87_05593	homolog_g5254	-226	5766084	5766504	+	PA5119	1	glnA	Amino acid transport and metabolism	PA5119	PA14_67600	IHMA87_05594	homolog_g5255
refseq|NC_002516.2|chromosome	peak5	1	120.92	3.238465	3523947	-65	3523612	3524032	+	PA3139.1	1		Function unknown	PA3139.1			homolog_g3222
refseq|NC_002516.2|chromosome	peak3	1	83.5	3.01162	3040164	-78	3039842	3040262	+	PA2688	2	pfeA	Inorganic ion transport and metabolism	PA2688	PA14_29350	IHMA87_03814	homolog_g2750
refseq|NC_002516.2|chromosome	peak10	2	57.81	2.633455	4609477	-90	4609167	4609587	+	PA4121	3		"Secondary metabolites biosynthesis, transport and catabolism"	PA4121	PA14_10650	IHMA87_00800	homolog_g4217	-130	4609327	4609747	-	PA4120	1		Transcription	PA4120	PA14_10660	IHMA87_00801	homolog_g4216
refseq|NC_002516.2|chromosome	peak2	1	48.65	2.488035	1018056	-174	1017830	1018250	+	PA0931	1	pirA	Inorganic ion transport and metabolism	PA0931	PA14_52230	IHMA87_04306	homolog_g971
refseq|NC_002516.2|chromosome	peak9	1	46.45	2.422305	3979837	-23	3979460	3979880	+	PA3552	8	arnB	Cell wall/membrane/envelope biogenesis	PA3552	PA14_18370		homolog_g3644
refseq|NC_002516.2|chromosome	peak11	2	45.85	2.436495	4626577	-85	4626262	4626682	+	PA4137	1		Function unknown	PA4137	PA14_10440	IHMA87_00784	homolog_g4233	-280	4626277	4626697	-	PA4136	1		Carbohydrate transport and metabolism	PA4136	PA14_10470	IHMA87_00785	homolog_g4232
refseq|NC_002516.2|chromosome	peak14	2	44.99	2.287075	5242869	-309	5242778	5243198	+	PA4675	1		Coenzyme transport and metabolism	PA4675	PA14_61850	IHMA87_05141	homolog_g4794	-310	5242539	5242959	-	PA4674	1		General function prediction only	PA4674	PA14_61840	IHMA87_05138	homolog_g4792
refseq|NC_002516.2|chromosome	peak18	1	25.92	1.8866	6135577	-132	6135309	6135729	+	PA5446	1		Function unknown	PA5446	PA14_71900	IHMA87_05980	homolog_g5596
refseq|NC_002516.2|chromosome	peak8	2	24.93	1.981075	3730343	-214	3730157	3730577	+	PA3327	7		"Secondary metabolites biosynthesis, transport and catabolism"	PA3327	PA14_21020		homolog_g3415	-267	3730056	3730476	-	PA3326	1		"Intracellular trafficking, secretion, and vesicular transport"	PA3326	PA14_21030	IHMA87_01612	homolog_g3414
refseq|NC_002516.2|chromosome	peak12	1	23.07	1.950305	5053618	-218	5053380	5053800	-	PA4513	1		Function unknown	PA4513	PA14_58560	IHMA87_04835	homolog_g4623
refseq|NC_002516.2|chromosome	peak4	2	11.4	1.69252	3483513	-91	3483402	3483822	-	PA3103	9	xcpR	Cell motility	PA3103	PA14_23990	IHMA87_01842	homolog_g3181	-129	3483242	3483662	+	PA3104	2	xcpP	Function unknown	PA3104	PA14_23980	IHMA87_01841	homolog_g3182
refseq|NC_002516.2|chromosome	peak0	1	5.89	1.50993	183723	-99	183422	183842	+	PA0160	1		Function unknown	PA0160	PA14_01990	IHMA87_00162	homolog_g172
