## Supplementary Dataset 2 for "Determination of the Two-Component Systems regulatory network reveals core and accessory regulations across *Pseudomonas aeruginosa* lineages": CS22_CopR-IHMA87_02262_IHMA.tab

chrom	peakID	number_of_putative_targets	log(qvalue)	fold_enrichment	summit_position	dist_to_ATG_target1	prom_start_1	prom_end_1	strand_1	first_gene_ID_1	number_of_genes_in_operon_1	name_1	COG_1	PAO1_ID_1	PA14_ID_1	IHMA87_ID_1	homolog_group_1	putative_target_2
IHMA87_1	peak42	2	58759.96	271.70526	2313181	-117	2312898	2313318	+	IHMA87_02165	1	IHMA87_02165				IHMA87_02165	homolog_g6713	-138	2313023	2313443	-	IHMA87_02164	3					IHMA87_02164	homolog_g6712
IHMA87_1	peak40	2	42608.65	208.95719	2185714	-131	2185445	2185865	+	IHMA87_02039	1					IHMA87_02039	homolog_g6691	-314	2185380	2185800	-	IHMA87_02038	1		Energy production and conversion	PA2936	PA14_26070	IHMA87_02038	homolog_g3008
IHMA87_1	peak43	1	36722.7	185.21555	2401367	-76	2401043	2401463	+	IHMA87_02264	1		Inorganic ion transport and metabolism	PA2807	PA14_27840	IHMA87_02264	homolog_g2874
IHMA87_1	peak65	1	34906.59	177.612105	3297681	-132	3297413	3297833	+	IHMA87_03061	2				PA14_37790	IHMA87_03061	homolog_g6142
IHMA87_1	peak23	2	22126.45	123.35551	1318019	-18	1317637	1318057	+	IHMA87_01222	2		Function unknown	PA3732	PA14_16140	IHMA87_01222	homolog_g3826	-312	1317687	1318107	-	IHMA87_01221	1		Energy production and conversion	PA3733	PA14_16130	IHMA87_01221	homolog_g3827
IHMA87_1	peak12	1	19641.54	112.25233	767429	-231	767178	767598	-	IHMA87_00725	1					IHMA87_00725	homolog_g6530
IHMA87_1	peak57	2	16835.9	99.41764	2769461	-175	2769236	2769656	+	IHMA87_02629	1	czcC	Cell wall/membrane/envelope biogenesis	PA2522	PA14_31970	IHMA87_02629	homolog_g2577	-338	2769103	2769523	-	IHMA87_02628	2	czcR	Signal transduction mechanisms	PA2523	PA14_31960	IHMA87_02628	homolog_g2578
IHMA87_1	peak92	2	9134.75	61.946465	4566359	-350	4566309	4566729	+	IHMA87_04276	2					IHMA87_04276	homolog_g7309	-350	4565989	4566409	-	IHMA87_04275	1					IHMA87_04275	homolog_g7308
IHMA87_1	peak106	1	7852.3	55.2093	5145542	-198	5145340	5145760	+	IHMA87_04822	1		Amino acid transport and metabolism	PA4500	PA14_58390	IHMA87_04822	homolog_g4610
IHMA87_1	peak79	1	7728.93	54.56097	4097239	-212	4097007	4097427	-	IHMA87_03821	1		Transcription	PA2696	PA14_29260	IHMA87_03821	homolog_g2758
IHMA87_1	peak104	1	6683.83	48.89172000000001	5012186	-80	5011866	5012286	+	IHMA87_04689	2		Cell wall/membrane/envelope biogenesis	PA4374	PA14_56880	IHMA87_04689	homolog_g4481
IHMA87_1	peak94	1	6442.44	47.5833	4667519	-126	4667245	4667665	+	IHMA87_04381	2	exlB				IHMA87_04381	homolog_g7336
IHMA87_1	peak127	1	6274.86	46.66262999999999	6287122	-96	6287006	6287426	-	IHMA87_05895	5	pstS	Inorganic ion transport and metabolism	PA5369	PA14_70860	IHMA87_05895	homolog_g5514
IHMA87_1	peak5	1	6073.54	45.385325	299732	-388	299720	300140	+	IHMA87_00268	1	oprE	Function unknown	PA0291	PA14_03800	IHMA87_00268	homolog_g305
IHMA87_1	peak83	1	5842.43	44.254355	4333393	-114	4333259	4333679	-	IHMA87_04049	1		Function unknown	PA1168	PA14_49310	IHMA87_04049	homolog_g1212
IHMA87_1	peak33	1	5472.42	42.14706	1793013	-250	1792863	1793283	+	IHMA87_01660	1	oprP	Inorganic ion transport and metabolism	PA3279	PA14_21620	IHMA87_01660	homolog_g3365
IHMA87_1	peak46	2	5344.37	41.425085	2445640	-173	2445447	2445867	-	IHMA87_02317	1	oprQ	Function unknown	PA2760	PA14_28400	IHMA87_02317	homolog_g2824	-192	2445432	2445852	+	IHMA87_02318	1					IHMA87_02318	homolog_g6817
IHMA87_1	peak66	2	4934.01	39.05672	3342442	-52	3342370	3342790	-	IHMA87_03101	1		Function unknown	PA2017	PA14_38420	IHMA87_03101	homolog_g2072	-89	3342131	3342551	+	IHMA87_03102	5	liuR	Transcription	PA2016	PA14_38430	IHMA87_03102	homolog_g2071
IHMA87_1	peak131	1	4228.35	33.20451	6425077	-171	6424886	6425306	-	IHMA87_06019	1	citA	Carbohydrate transport and metabolism	PA5476	PA14_72280	IHMA87_06019	homolog_g5627
IHMA87_1	peak41	1	3876.43	32.74282	2305208	-83	2305105	2305525	-	IHMA87_02157	1					IHMA87_02157	homolog_g6705
IHMA87_1	peak67	2	3485.76	30.35593	3397376	-190	3397166	3397586	-	IHMA87_03148	1		General function prediction only	PA1972	PA14_39020	IHMA87_03148	homolog_g2027	-324	3397300	3397720	+	IHMA87_03149	1	braZ	Amino acid transport and metabolism	PA1971	PA14_39050	IHMA87_03149	homolog_g2026
IHMA87_1	peak119	1	3384.59	29.70295	6016865	-113	6016578	6016998	+	IHMA87_05651	4	arcD	Amino acid transport and metabolism	PA5170	PA14_68300	IHMA87_05651	homolog_g5309
IHMA87_1	peak38	2	2708.52	22.958225	2117198	-38	2117140	2117560	-	IHMA87_01965	2	mfd	Transcription	PA3002	PA14_25230	IHMA87_01965	homolog_g3076	-96	2116894	2117314	+	IHMA87_01966	1		Carbohydrate transport and metabolism	PA3001	PA14_25250	IHMA87_01966	homolog_g3075
IHMA87_1	peak8	1	2486.16	23.892315	600383	-291	600274	600694	+	IHMA87_00556	1					IHMA87_00556	homolog_g6504
IHMA87_1	peak36	2	2473.7	23.7951	1973294	-65	1972959	1973379	+	IHMA87_01842	9	xcpR	Cell motility	PA3103	PA14_23990	IHMA87_01842	homolog_g3181	-215	1973059	1973479	-	IHMA87_01841	2	xcpP	Function unknown	PA3104	PA14_23980	IHMA87_01841	homolog_g3182
IHMA87_1	peak32	1	2266.88	22.389255	1791323	-175	1791098	1791518	+	IHMA87_01659	1	oprO	Inorganic ion transport and metabolism	PA3280	PA14_21610	IHMA87_01659	homolog_g3366
IHMA87_1	peak59	1	2256.68	22.31719	2793977	-40	2793617	2794037	+	IHMA87_02650	1		Function unknown	PA2501	PA14_32310	IHMA87_02650	homolog_g2556
IHMA87_1	peak13	2	2029.18	20.73483	798320	-49	797969	798389	+	IHMA87_00749	1					IHMA87_00749	homolog_g6534	-187	798113	798533	-	IHMA87_00748	1		Function unknown	PA4179	PA14_09850	IHMA87_00748	homolog_g4275
IHMA87_1	peak58	2	1924.88	20.01782	2788803	-174	2788609	2789029	-	IHMA87_02645	1		Function unknown	PA2506	PA14_32250	IHMA87_02645	homolog_g2561	-187	2788590	2789010	+	IHMA87_02646	1	opdT	Function unknown	PA2505	PA14_32270	IHMA87_02646	homolog_g2560
IHMA87_1	peak116	2	1633.22	17.650655	5632477	-84	5632373	5632793	-	IHMA87_05304	3					IHMA87_05304	homolog_g7485	-141	5632218	5632638	+	IHMA87_05305	1		Defense mechanisms	PA4821	PA14_63730	IHMA87_05305	homolog_g4955
IHMA87_1	peak34	2	1464.19	16.6465	1829368	-162	1829130	1829550	+	IHMA87_01695	1		Transcription	PA3249	PA14_21970	IHMA87_01695	homolog_g3332	-202	1829146	1829566	-	IHMA87_01694	1		Inorganic ion transport and metabolism	PA3250	PA14_21960	IHMA87_01694	homolog_g3333
IHMA87_1	peak96	1	1319.38	15.53279	4705486	-367	4705453	4705873	+	IHMA87_04412	1		Function unknown	PA0845	PA14_53340	IHMA87_04412	homolog_g879
IHMA87_1	peak102	2	1206.55	14.647995	4937152	-53	4936805	4937225	+	IHMA87_04617	1	mvaT	Function unknown	PA4315	PA14_56070	IHMA87_04617	homolog_g4422	-208	4936924	4937344	-	IHMA87_04616	1	purU1	Nucleotide transport and metabolism	PA4314	PA14_56060	IHMA87_04616	homolog_g4421
IHMA87_1	peak56	1	1157.9	13.679755	2766688	-83	2766371	2766791	+	IHMA87_02626	1				PA14_31930	IHMA87_02626	homolog_g6084
IHMA87_1	peak77	2	1018.7	13.128685	3997647	-85	3997542	3997962	-	IHMA87_03732	4		Cell wall/membrane/envelope biogenesis	PA1435	PA14_45910	IHMA87_03732	homolog_g1481	-97	3997344	3997764	+	IHMA87_03733	2		Function unknown	PA1434	PA14_45920	IHMA87_03733	homolog_g1480
IHMA87_1	peak97	1	1011.62	13.052565	4739646	-75	4739321	4739741	+	IHMA87_04449	1		Function unknown	PA0805	PA14_53840	IHMA87_04449	homolog_g836
IHMA87_1	peak125	2	991.7	12.889215	6274579	-47	6274226	6274646	+	IHMA87_05886	2	phoB	Signal transduction mechanisms	PA5360	PA14_70750	IHMA87_05886	homolog_g5505	-129	6274430	6274850	-	IHMA87_05885	1		Function unknown	PA5359	PA14_70740	IHMA87_05885	homolog_g5504
IHMA87_1	peak10	1	929.66	11.73067	693820	-125	693545	693965	+	IHMA87_00649	1					IHMA87_00649	homolog_g6523
IHMA87_1	peak128	1	913.54	12.21821	6287670	-127	6287523	6287943	-	IHMA87_05896	1					IHMA87_05896	homolog_g7563
IHMA87_1	peak100	1	897.21	12.08203	4882264	-127	4882117	4882537	-	IHMA87_04577	1					IHMA87_04577	homolog_g7356
IHMA87_1	peak114	1	895.65	12.06628	5491333	-124	5491189	5491609	-	IHMA87_05158	1					IHMA87_05158	homolog_g7465
IHMA87_1	peak30	2	787.05	10.600135	1690365	-158	1690123	1690543	+	IHMA87_01558	13	phnC	Inorganic ion transport and metabolism	PA3384	PA14_20300	IHMA87_01558	homolog_g3474	-206	1690139	1690559	-	IHMA87_01557	1	amrZ	Function unknown	PA3385	PA14_20290	IHMA87_01557	homolog_g3475
IHMA87_1	peak130	1	724.38	10.10601	6414114	-220	6413934	6414354	+	IHMA87_06011	2		Energy production and conversion	PA5468	PA14_72170	IHMA87_06011	homolog_g5618
IHMA87_1	peak25	1	692.59	10.28341	1551299	-396	1550883	1551303	-	IHMA87_01430	1					IHMA87_01430	homolog_g6619
IHMA87_1	peak47	2	588.65	9.323015000000002	2447295	-44	2447231	2447651	-	IHMA87_02319	1		Transcription	PA2758	PA14_28420	IHMA87_02319	homolog_g2822	-61	2446956	2447376	+	IHMA87_02320	1		Function unknown	PA2757	PA14_28430	IHMA87_02320	homolog_g2821
IHMA87_1	peak105	1	528.36	8.731595	5140045	-118	5139763	5140183	+	IHMA87_04818	2		Amino acid transport and metabolism	PA4496	PA14_58350	IHMA87_04818	homolog_g4606
IHMA87_1	peak31	1	472.1	8.197209999999998	1702968	-327	1702621	1703041	-	IHMA87_01574	1					IHMA87_01574	homolog_g6624
IHMA87_1	peak60	1	445.49	7.925414999999999	2872107	-89	2871796	2872216	+	IHMA87_02708	3		"Posttranslational modification, protein turnover, chaperones"	PA2439	PA14_33070	IHMA87_02708	homolog_g2494
IHMA87_2	peak140	1	387.43	7.24653	142025	-88	141713	142133	+	IHMA87_06274	1					IHMA87_06274	homolog_g7750
IHMA87_1	peak29	2	298.75	6.320645	1662476	-79	1662155	1662575	+	IHMA87_01530	1		Function unknown	PA3412	PA14_19960	IHMA87_01530	homolog_g3502	-131	1662325	1662745	-	IHMA87_01529	1		Function unknown	PA3413	PA14_19950	IHMA87_01529	homolog_g3503
IHMA87_1	peak132	1	269.89	5.975805	6449802	-15	6449767	6450187	-	IHMA87_06041	2	nrdJa	Nucleotide transport and metabolism	PA5497	PA14_72540	IHMA87_06041	homolog_g5649
IHMA87_1	peak99	2	267.58	5.961785	4870690	-48	4870338	4870758	+	IHMA87_04565	1		Function unknown	PA0680	PA14_55500	IHMA87_04565	homolog_g706	-188	4870482	4870902	-	IHMA87_04564	7		Cell motility	PA0681	PA14_55490	IHMA87_04564	homolog_g707
IHMA87_1	peak6	2	261.28	5.880085	548579	-74	548253	548673	+	IHMA87_00504	1	rsmY	Function unknown	PA0527.1	PA14_06875	IHMA87_00504	homolog_g547	-132	548427	548847	-	IHMA87_00503	1	dnr	Signal transduction mechanisms	PA0527	PA14_06870	IHMA87_00503	homolog_g546
IHMA87_1	peak4	1	225.91	5.445095	245459	-51	245110	245530	+	IHMA87_00216	3		Lipid transport and metabolism	PA0226	PA14_02760	IHMA87_00216	homolog_g239
IHMA87_1	peak110	1	207.55	5.22752	5296632	-360	5296252	5296672	-	IHMA87_04985	1		Function unknown	PA0981	PA14_51600	IHMA87_04985	homolog_g1022
IHMA87_1	peak15	1	206.89	5.21427	895679	-35	895314	895734	+	IHMA87_00838	6					IHMA87_00838	homolog_g6544
IHMA87_1	peak84	1	198.72	5.1006350000000005	4340569	-305	4340244	4340664	-	IHMA87_04058	2					IHMA87_04058	homolog_g7248
IHMA87_1	peak45	3	184.92	4.909525	2442905	-70	2442575	2442995	+	IHMA87_02314	1		Function unknown	PA2763	PA14_28370	IHMA87_02314	homolog_g2827	-202	2442683	2443103	-	IHMA87_02313	1					IHMA87_02313	homolog_g6816	-391	2442896	2443316	+	IHMA87_02315	1		General function prediction only	PA2762	PA14_28380	IHMA87_02315	homolog_g2826
IHMA87_1	peak20	1	184.1	4.918654999999999	1176448	-33	1176081	1176501	+	IHMA87_01091	1		Signal transduction mechanisms	PA3858	PA14_14100	IHMA87_01091	homolog_g3953
IHMA87_1	peak118	1	163.0	4.63495	5700679	-82	5700577	5700997	-	IHMA87_05373	1		Function unknown	PA4884	PA14_64560	IHMA87_05373	homolog_g5018
IHMA87_1	peak121	1	162.05	4.618585	6100111	-196	6099907	6100327	+	IHMA87_05728	1		Function unknown	PA5244	PA14_69250	IHMA87_05728	homolog_g5388
IHMA87_1	peak124	2	142.37	4.28486	6205123	-145	6204868	6205288	+	IHMA87_05817	1					IHMA87_05817	homolog_g7560	-223	6204880	6205300	-	IHMA87_05816	2					IHMA87_05816	homolog_g7559
IHMA87_1	peak72	1	135.09	4.123915	3607967	-98	3607849	3608269	-	IHMA87_03339	3					IHMA87_03339	homolog_g7102
IHMA87_1	peak90	1	134.81	4.231385	4542483	-383	4542080	4542500	-	IHMA87_04249	1					IHMA87_04249	homolog_g7298
IHMA87_1	peak122	2	128.28	4.125545	6165693	-114	6165559	6165979	-	IHMA87_05787	1					IHMA87_05787	homolog_g7530	-370	6165663	6166083	+	IHMA87_05788	1					IHMA87_05788	homolog_g7531
IHMA87_1	peak70	1	127.96	4.116135	3427752	-124	3427608	3428028	-	IHMA87_03179	5	rbsB	Carbohydrate transport and metabolism	PA1946	PA14_39350	IHMA87_03179	homolog_g2001
IHMA87_1	peak120	1	109.37	3.846555	6087255	-92	6086947	6087367	+	IHMA87_05718	1	glpT	Carbohydrate transport and metabolism	PA5235	PA14_69130	IHMA87_05718	homolog_g5379
IHMA87_1	peak133	1	100.76	3.70191	6468513	-160	6468273	6468693	+	IHMA87_06061	1	pdxY	Coenzyme transport and metabolism	PA5516	PA14_72780	IHMA87_06061	homolog_g5668
IHMA87_1	peak18	1	80.99	3.37219	1109492	-87	1109179	1109599	+	IHMA87_01036	2	eddA	Inorganic ion transport and metabolism	PA3910	PA14_13330	IHMA87_01036	homolog_g4006
IHMA87_1	peak74	2	77.99	3.3196950000000003	3660260	-46	3659906	3660326	+	IHMA87_03411	2	ppiB	"Posttranslational modification, protein turnover, chaperones"	PA1793	PA14_41390	IHMA87_03411	homolog_g1843	-77	3660163	3660583	-	IHMA87_03410	2	glnS	"Translation, ribosomal structure and biogenesis"	PA1794	PA14_41380	IHMA87_03410	homolog_g1844
IHMA87_1	peak28	1	74.82	3.266065	1579150	-234	1578984	1579404	+	IHMA87_01452	2		Function unknown	PA3519	PA14_18810	IHMA87_01452	homolog_g3610
IHMA87_1	peak64	1	70.54	3.18407	3155236	-71	3154907	3155327	+	IHMA87_02928	2					IHMA87_02928	homolog_g7023
IHMA87_2	peak142	1	70.51	3.1840200000000003	158018	-79	157919	158339	-	IHMA87_06287	1					IHMA87_06287	homolog_g7763
IHMA87_1	peak39	1	67.93	3.07388	2157605	-300	2157505	2157925	+	IHMA87_02009	2	pilZ	"Intracellular trafficking, secretion, and vesicular transport"	PA2960	PA14_25770	IHMA87_02009	homolog_g3034
IHMA87_1	peak63	2	65.46	3.0927800000000003	3136402	-138	3136140	3136560	+	IHMA87_02911	1					IHMA87_02911	homolog_g7022	-152	3136230	3136650	-	IHMA87_02910	1					IHMA87_02910	homolog_g7021
IHMA87_1	peak19	1	63.41	3.057675	1120097	-109	1119968	1120388	-	IHMA87_01042	3	fecI	Transcription	PA3899	PA14_13460	IHMA87_01042	homolog_g3995
IHMA87_1	peak75	1	61.31	3.016915	3770747	-205	3770522	3770942	-	IHMA87_03512	8	hisA2	Function unknown	PA1656	PA14_43050	IHMA87_03512	homolog_g1705
IHMA87_1	peak109	1	54.45	2.87394	5271717	-260	5271577	5271997	+	IHMA87_04958	1					IHMA87_04958	homolog_g7442
IHMA87_1	peak49	1	53.45	2.85976	2503609	-179	2503388	2503808	+	IHMA87_02388	1					IHMA87_02388	homolog_g6858
IHMA87_2	peak139	1	52.89	2.827335	123916	-5	123891	124311	-	IHMA87_06250	1					IHMA87_06250	homolog_g7726
IHMA87_1	peak16	1	52.79	2.83891	1029263	-47	1028910	1029330	+	IHMA87_00967	3					IHMA87_00967	homolog_g6557
IHMA87_1	peak117	1	50.83	2.793055	5698108	-21	5697729	5698149	+	IHMA87_05370	1		Function unknown	PA4881	PA14_64530	IHMA87_05370	homolog_g5015
