## Supplementary Dataset 2 for "Determination of the Two-Component Systems regulatory network reveals core and accessory regulations across *Pseudomonas aeruginosa* lineages": CS22_CopR-PA14_27810_PA14.tab

chrom	peakID	number_of_putative_targets	log(qvalue)	fold_enrichment	summit_position	dist_to_ATG_target1	prom_start_1	prom_end_1	strand_1	first_gene_ID_1	number_of_genes_in_operon_1	name_1	COG_1	PAO1_ID_1	PA14_ID_1	IHMA87_ID_1	homolog_group_1	putative_target_2
refseq|NC_008463.1|chromosome	peak57	2	46166.62	150.980495	2278409	-58	2278067	2278487	+	PA14_26080	1				PA14_26080		homolog_g6001	-332	2278057	2278477	-	PA14_26070	1		Energy production and conversion	PA2936	PA14_26070	IHMA87_02038	homolog_g3008
refseq|NC_008463.1|chromosome	peak61	1	34059.74	128.24839	2412040	-2	2411642	2412062	+	PA14_27840	1		Inorganic ion transport and metabolism	PA2807	PA14_27840	IHMA87_02264	homolog_g2874
refseq|NC_008463.1|chromosome	peak6	1	23212.39	94.758545	341040	-397	341037	341457	+	PA14_03800	1	oprE	Function unknown	PA0291	PA14_03800	IHMA87_00268	homolog_g305
refseq|NC_008463.1|chromosome	peak72	2	18400.47	79.02897999999999	2783866	-175	2783641	2784061	+	PA14_31970	1	czcC	Cell wall/membrane/envelope biogenesis	PA2522	PA14_31970	IHMA87_02629	homolog_g2577	-338	2783508	2783928	-	PA14_31960	2	czcR	Signal transduction mechanisms	PA2523	PA14_31960	IHMA87_02628	homolog_g2578
refseq|NC_008463.1|chromosome	peak63	2	17523.68	76.144025	2454080	-179	2453881	2454301	-	PA14_28400	1	oprQ	Function unknown	PA2760	PA14_28400	IHMA87_02317	homolog_g2824	-186	2453866	2454286	+	PA14_28410	1		Function unknown	PA2759	PA14_28410		homolog_g2823
refseq|NC_008463.1|chromosome	peak155	1	16914.86	74.09191	6312200	-98	6312082	6312502	-	PA14_70860	1	pstS	Inorganic ion transport and metabolism	PA5369	PA14_70860	IHMA87_05895	homolog_g5514
refseq|NC_008463.1|chromosome	peak116	1	15748.28	70.166775	4727453	-349	4727402	4727822	+	PA14_53340	1		Function unknown	PA0845	PA14_53340	IHMA87_04412	homolog_g879
refseq|NC_008463.1|chromosome	peak85	1	15144.26	67.72051	3369077	-146	3368823	3369243	+	PA14_37790	2				PA14_37790	IHMA87_03061	homolog_g6142
refseq|NC_008463.1|chromosome	peak87	2	12553.87	58.96267999999999	3427298	-95	3426993	3427413	+	PA14_38430	5	liuR	Transcription	PA2016	PA14_38430	IHMA87_03102	homolog_g2071	-98	3427180	3427600	-	PA14_38420	1		Function unknown	PA2017	PA14_38420	IHMA87_03101	homolog_g2072
refseq|NC_008463.1|chromosome	peak34	2	11216.46	54.11985	1816926	-231	1816757	1817177	+	PA14_21030	1		"Intracellular trafficking, secretion, and vesicular transport"	PA3326	PA14_21030	IHMA87_01612	homolog_g3414	-251	1816655	1817075	-	PA14_21020	7		"Secondary metabolites biosynthesis, transport and catabolism"	PA3327	PA14_21020		homolog_g3415
refseq|NC_008463.1|chromosome	peak123	2	9823.73	49.052365	4940764	-32	4940396	4940816	+	PA14_55500	1		Function unknown	PA0680	PA14_55500	IHMA87_04565	homolog_g706	-202	4940542	4940962	-	PA14_55490	7		Cell motility	PA0681	PA14_55490	IHMA87_04564	homolog_g707
refseq|NC_008463.1|chromosome	peak51	2	7085.22	38.486495	2084821	-47	2084468	2084888	+	PA14_23990	9	xcpR	Cell motility	PA3103	PA14_23990	IHMA87_01842	homolog_g3181	-173	2084628	2085048	-	PA14_23980	2	xcpP	Function unknown	PA3104	PA14_23980	IHMA87_01841	homolog_g3182
refseq|NC_008463.1|chromosome	peak132	1	6470.03	36.009305	5200470	-187	5200257	5200677	+	PA14_58390	1		Amino acid transport and metabolism	PA4500	PA14_58390	IHMA87_04822	homolog_g4610
refseq|NC_008463.1|chromosome	peak154	1	5570.58	31.79961	6310988	-280	6310688	6311108	-	PA14_70850	4	pstC	General function prediction only	PA5368	PA14_70850	IHMA87_05894	homolog_g5513
refseq|NC_008463.1|chromosome	peak37	1	4878.9	29.35486	1872708	-192	1872500	1872920	+	PA14_21610	1	oprO	Inorganic ion transport and metabolism	PA3280	PA14_21610	IHMA87_01659	homolog_g3366
refseq|NC_008463.1|chromosome	peak88	2	4850.25	29.256535	3480792	-194	3480578	3480998	-	PA14_39020	1		General function prediction only	PA1972	PA14_39020	IHMA87_03148	homolog_g2027	-334	3480726	3481146	+	PA14_39050	1	braZ	Amino acid transport and metabolism	PA1971	PA14_39050	IHMA87_03149	homolog_g2026
refseq|NC_008463.1|chromosome	peak115	2	4468.26	27.567345000000003	4605911	-209	4605682	4606102	-	PA14_51860	1		Carbohydrate transport and metabolism	PA0959	PA14_51860		homolog_g999	-309	4605820	4606240	+	PA14_51880	1	oprD	Function unknown	PA0958	PA14_51880		homolog_g998
refseq|NC_008463.1|chromosome	peak146	2	3850.74	24.850215	5681351	-72	5681259	5681679	-	PA14_63720	3		Function unknown	PA4820	PA14_63720		homolog_g4954	-165	5681116	5681536	+	PA14_63730	1		Defense mechanisms	PA4821	PA14_63730	IHMA87_05305	homolog_g4955
refseq|NC_008463.1|chromosome	peak14	1	2612.95	18.575265	813365	-230	813115	813535	-	PA14_09480	2	phzA1	General function prediction only	PA4210	PA14_09480		homolog_g4306
refseq|NC_008463.1|chromosome	peak56	2	2609.78	19.001905	2208510	-41	2208449	2208869	-	PA14_25230	2	mfd	Transcription	PA3002	PA14_25230	IHMA87_01965	homolog_g3076	-180	2208290	2208710	+	PA14_25250	1		Carbohydrate transport and metabolism	PA3001	PA14_25250	IHMA87_01966	homolog_g3075
refseq|NC_008463.1|chromosome	peak92	1	2582.78	18.851065	3684267	-76	3683943	3684363	+	PA14_41280	2		Defense mechanisms	PA1797	PA14_41280	IHMA87_03332	homolog_g1851
refseq|NC_008463.1|chromosome	peak74	1	2540.36	18.63473	2808412	-49	2808061	2808481	+	PA14_32310	1		Function unknown	PA2501	PA14_32310	IHMA87_02650	homolog_g2556
refseq|NC_008463.1|chromosome	peak157	1	1971.07	15.74022	6429541	-230	6429371	6429791	+	PA14_72170	2		Energy production and conversion	PA5468	PA14_72170	IHMA87_06011	homolog_g5618
refseq|NC_008463.1|chromosome	peak73	2	1939.85	15.56782	2803225	-161	2803044	2803464	-	PA14_32250	1		Function unknown	PA2506	PA14_32250	IHMA87_02645	homolog_g2561	-202	2803027	2803447	+	PA14_32270	1	opdT	Function unknown	PA2505	PA14_32270	IHMA87_02646	homolog_g2560
refseq|NC_008463.1|chromosome	peak153	2	1850.08	15.064775	6299656	-42	6299298	6299718	+	PA14_70750	2	phoB	Signal transduction mechanisms	PA5360	PA14_70750	IHMA87_05886	homolog_g5505	-63	6299573	6299993	-	PA14_70740	1		Function unknown	PA5359	PA14_70740	IHMA87_05885	homolog_g5504
refseq|NC_008463.1|chromosome	peak86	2	1719.91	14.39411	3389964	-71	3389635	3390055	+	PA14_38000	2				PA14_38000		homolog_g6143	-257	3389687	3390107	-	PA14_37990	2		Transcription	PA2050	PA14_37990		homolog_g2105
refseq|NC_008463.1|chromosome	peak131	1	1648.03	14.005135	5194974	-95	5194669	5195089	+	PA14_58350	2		Amino acid transport and metabolism	PA4496	PA14_58350	IHMA87_04818	homolog_g4606
refseq|NC_008463.1|chromosome	peak129	1	1594.67	13.704435	5066952	-66	5066618	5067038	+	PA14_56880	2		Cell wall/membrane/envelope biogenesis	PA4374	PA14_56880	IHMA87_04689	homolog_g4481
refseq|NC_008463.1|chromosome	peak28	2	1562.45	13.519545	1374579	-197	1374376	1374796	+	PA14_16140	2		Function unknown	PA3732	PA14_16140	IHMA87_01222	homolog_g3826	-285	1374274	1374694	-	PA14_16130	1		Energy production and conversion	PA3733	PA14_16130	IHMA87_01221	homolog_g3827
refseq|NC_008463.1|chromosome	peak148	1	1385.15	11.81856	5749117	-43	5748760	5749180	+	PA14_64530	1		Function unknown	PA4881	PA14_64530	IHMA87_05370	homolog_g5015
refseq|NC_008463.1|chromosome	peak9	2	1320.79	12.14624	596773	-67	596440	596860	+	PA14_06875	1	rsmY	Function unknown	PA0527.1	PA14_06875	IHMA87_00504	homolog_g547	-136	596617	597037	-	PA14_06870	1	dnr	Signal transduction mechanisms	PA0527	PA14_06870	IHMA87_00503	homolog_g546
refseq|NC_008463.1|chromosome	peak114	3	1180.55	10.43379	4587622	-13	4587589	4588009	-	PA14_51610	1		Function unknown	PA0980	PA14_51610		homolog_g1021	-219	4587441	4587861	+	PA14_51620	2				PA14_51620		homolog_g6216	-334	4587268	4587688	-	PA14_51600	1		Function unknown	PA0981	PA14_51600	IHMA87_04985	homolog_g1022
refseq|NC_008463.1|chromosome	peak121	1	1156.64	11.16975	4774095	-76	4773771	4774191	+	PA14_53840	1		Function unknown	PA0805	PA14_53840	IHMA87_04449	homolog_g836
refseq|NC_008463.1|chromosome	peak127	2	1085.38	10.739585	5007180	-68	5006848	5007268	+	PA14_56070	1	mvaT	Function unknown	PA4315	PA14_56070	IHMA87_04617	homolog_g4422	-192	5006968	5007388	-	PA14_56060	1	purU1	Nucleotide transport and metabolism	PA4314	PA14_56060	IHMA87_04616	homolog_g4421
refseq|NC_008463.1|chromosome	peak144	1	1017.61	7.675880000000001	5536264	-375	5535869	5536289	-	PA14_62040	3				PA14_62040	IHMA87_05157	homolog_g6389
refseq|NC_008463.1|chromosome	peak97	1	994.79	10.17799	3979757	-141	3979596	3980016	-	PA14_44670	2	zipA	"Cell cycle control, cell division, chromosome partitioning"	PA1528	PA14_44670	IHMA87_03647	homolog_g1574
refseq|NC_008463.1|chromosome	peak33	2	945.61	9.86864	1719400	-77	1719077	1719497	+	PA14_19960	1		Function unknown	PA3412	PA14_19960	IHMA87_01530	homolog_g3502	-133	1719247	1719667	-	PA14_19950	1		Function unknown	PA3413	PA14_19950	IHMA87_01529	homolog_g3503
refseq|NC_008463.1|chromosome	peak99	2	937.39	9.816945	4081501	-85	4081396	4081816	-	PA14_45910	4		Cell wall/membrane/envelope biogenesis	PA1435	PA14_45910	IHMA87_03732	homolog_g1481	-96	4081197	4081617	+	PA14_45920	2		Function unknown	PA1434	PA14_45920	IHMA87_03733	homolog_g1480
refseq|NC_008463.1|chromosome	peak39	2	873.01	9.409425	1910796	-176	1910572	1910992	+	PA14_21970	1		Transcription	PA3249	PA14_21970	IHMA87_01695	homolog_g3332	-188	1910588	1911008	-	PA14_21960	1		Inorganic ion transport and metabolism	PA3250	PA14_21960	IHMA87_01694	homolog_g3333
refseq|NC_008463.1|chromosome	peak158	2	803.44	8.953235	6440487	-161	6440306	6440726	-	PA14_72280	1	citA	Carbohydrate transport and metabolism	PA5476	PA14_72280	IHMA87_06019	homolog_g5627	-214	6440301	6440721	+	PA14_72300	1		Function unknown	PA5477	PA14_72300	IHMA87_06021	homolog_g5628
refseq|NC_008463.1|chromosome	peak20	1	802.22	8.852934999999999	1138099	-88	1137991	1138411	-	PA14_13210	1				PA14_13210		homolog_g5899
refseq|NC_008463.1|chromosome	peak17	1	789.38	8.600850000000001	981904	-35	981849	982269	-	PA14_11270	1	oprG	Cell wall/membrane/envelope biogenesis	PA4067	PA14_11270	IHMA87_00858	homolog_g4163
refseq|NC_008463.1|chromosome	peak45	1	768.22	8.71869	2026645	-201	2026446	2026866	+	PA14_23360	1				PA14_23360		homolog_g5986
refseq|NC_008463.1|chromosome	peak81	1	595.53	4.388885	3176302	-155	3176127	3176547	-	PA14_35710	1				PA14_35710		homolog_g6104
refseq|NC_008463.1|chromosome	peak71	1	566.54	7.31117	2781098	-9	2780707	2781127	+	PA14_31930	1				PA14_31930	IHMA87_02626	homolog_g6084
refseq|NC_008463.1|chromosome	peak15	2	474.4	6.60867	866396	-44	866040	866460	+	PA14_10090	1				PA14_10090	IHMA87_00766	homolog_g5883	-75	866301	866721	-	PA14_10080	2				PA14_10080	IHMA87_00765	homolog_g5882
refseq|NC_008463.1|chromosome	peak3	1	390.9	5.30598	245579	-53	245232	245652	+	PA14_02760	3		Lipid transport and metabolism	PA0226	PA14_02760	IHMA87_00216	homolog_g239
refseq|NC_008463.1|chromosome	peak67	1	338.21	5.517519999999999	2531669	-128	2531397	2531817	+	PA14_29260	1		Transcription	PA2696	PA14_29260	IHMA87_03821	homolog_g2758
refseq|NC_008463.1|chromosome	peak118	1	290.03	4.69718	4753868	-322	4753790	4754210	+	PA14_53610	1				PA14_53610		homolog_g6229
refseq|NC_008463.1|chromosome	peak62	2	284.38	5.049655	2451323	-65	2450988	2451408	+	PA14_28370	1		Function unknown	PA2763	PA14_28370	IHMA87_02314	homolog_g2827	-386	2451309	2451729	+	PA14_28380	1		General function prediction only	PA2762	PA14_28380	IHMA87_02315	homolog_g2826
refseq|NC_008463.1|chromosome	peak1	1	260.91	4.2905	64314	-351	64265	64685	+	PA14_00640	1	phzH	Amino acid transport and metabolism	PA0051	PA14_00640		homolog_g63
refseq|NC_008463.1|chromosome	peak2	1	215.67	4.402525	121578	-208	121386	121806	+	PA14_01240	1		Inorganic ion transport and metabolism	PA0102	PA14_01240	IHMA87_00105	homolog_g114
refseq|NC_008463.1|chromosome	peak150	1	207.8	4.329595	5866568	-76	5866472	5866892	-	PA14_65850	1		Amino acid transport and metabolism	PA4981	PA14_65850		homolog_g5117
refseq|NC_008463.1|chromosome	peak149	2	202.87	4.285825	5751742	-66	5751408	5751828	+	PA14_64570	2	irlR	Signal transduction mechanisms	PA4885	PA14_64570	IHMA87_05374	homolog_g5019	-72	5751650	5752070	-	PA14_64560	1		Function unknown	PA4884	PA14_64560	IHMA87_05373	homolog_g5018
refseq|NC_008463.1|chromosome	peak8	3	196.71	4.22482	528045	-9	527654	528074	+	PA14_05960	1		Transcription	PA0456	PA14_05960		homolog_g474	-369	528014	528434	+	PA14_05970	1		"Posttranslational modification, protein turnover, chaperones"	PA0457	PA14_05970	IHMA87_00437	homolog_g475	-339	527686	528106	-	PA14_05950	1	dbpA	"Replication, recombination and repair"	PA0455	PA14_05950	IHMA87_00434	homolog_g473
refseq|NC_008463.1|chromosome	peak38	1	186.71	4.119555	1874398	-277	1874275	1874695	+	PA14_21620	1	oprP	Inorganic ion transport and metabolism	PA3279	PA14_21620	IHMA87_01660	homolog_g3365
refseq|NC_008463.1|chromosome	peak93	2	176.51	4.018775	3691690	-42	3691332	3691752	+	PA14_41390	2	ppiB	"Posttranslational modification, protein turnover, chaperones"	PA1793	PA14_41390	IHMA87_03411	homolog_g1843	-81	3691589	3692009	-	PA14_41380	2	glnS	"Translation, ribosomal structure and biogenesis"	PA1794	PA14_41380	IHMA87_03410	homolog_g1844
refseq|NC_008463.1|chromosome	peak26	1	156.94	3.80187	1307039	-69	1306950	1307370	-	PA14_15430	1				PA14_15430		homolog_g5921
refseq|NC_008463.1|chromosome	peak136	1	153.58	3.743605	5347831	-181	5347612	5348032	+	PA14_60070	2				PA14_60070		homolog_g6371
refseq|NC_008463.1|chromosome	peak122	2	150.02	3.72992	4833642	-97	4833525	4833945	-	PA14_54510	2	tctD	Signal transduction mechanisms	PA0756	PA14_54510	IHMA87_04501	homolog_g787	-114	4833356	4833776	+	PA14_54520	1	opdH	Function unknown	PA0755	PA14_54520	IHMA87_04502	homolog_g786
refseq|NC_008463.1|chromosome	peak54	1	141.61	3.637635	2199890	-198	2199688	2200108	+	PA14_25140	1		Function unknown	PA3009	PA14_25140	IHMA87_01958	homolog_g3083
refseq|NC_008463.1|chromosome	peak142	1	135.16	3.555745	5486795	-236	5486631	5487051	+	PA14_61500	6		Function unknown	PA4648	PA14_61500		homolog_g4764
refseq|NC_008463.1|chromosome	peak59	1	132.44	3.5309	2365471	-86	2365365	2365785	-	PA14_27220	1	ohr	"Posttranslational modification, protein turnover, chaperones"	PA2850	PA14_27220	IHMA87_02117	homolog_g2920
refseq|NC_008463.1|chromosome	peak159	1	132.36	3.532615	6464327	-13	6464294	6464714	-	PA14_72540	2	nrdJa	Nucleotide transport and metabolism	PA5497	PA14_72540	IHMA87_06041	homolog_g5649
refseq|NC_008463.1|chromosome	peak31	1	123.47	3.418525	1612189	-68	1611857	1612277	+	PA14_18740	1	argG	Amino acid transport and metabolism	PA3525	PA14_18740	IHMA87_01446	homolog_g3616
refseq|NC_008463.1|chromosome	peak80	2	113.9	3.317425	2908503	-66	2908169	2908589	+	PA14_33240	1		Function unknown	PA2428	PA14_33240	IHMA87_02720	homolog_g2483	-196	2908287	2908707	-	PA14_33230	1		Function unknown	PA2429	PA14_33230	IHMA87_02719	homolog_g2484
refseq|NC_008463.1|chromosome	peak109	1	109.94	3.226805	4381865	-135	4381710	4382130	-	PA14_49310	1		Function unknown	PA1168	PA14_49310	IHMA87_04049	homolog_g1212
refseq|NC_008463.1|chromosome	peak84	1	108.37	3.246125	3246121	-187	3245914	3246334	-	PA14_36420	1		Signal transduction mechanisms	PA2177	PA14_36420	IHMA87_02966	homolog_g2233
refseq|NC_008463.1|chromosome	peak29	1	87.56	2.98316	1500172	-112	1499884	1500304	+	RsmZ	1	rsmZ	Function unknown	PA3621.1	RsmZ	IHMA87_01348	homolog_g3715
refseq|NC_008463.1|chromosome	peak13	1	86.82	2.921355	772954	-156	772710	773130	+	PA14_09150	2	katA	Inorganic ion transport and metabolism	PA4236	PA14_09150	IHMA87_00702	homolog_g4332
refseq|NC_008463.1|chromosome	peak89	1	84.57	2.93882	3503475	-118	3503337	3503757	-	PA14_39350	5	rbsB	Carbohydrate transport and metabolism	PA1946	PA14_39350	IHMA87_03179	homolog_g2001
refseq|NC_008463.1|chromosome	peak21	1	84.39	2.9411050000000003	1158466	-93	1158353	1158773	-	PA14_13460	3	fecI	Transcription	PA3899	PA14_13460	IHMA87_01042	homolog_g3995
refseq|NC_008463.1|chromosome	peak145	1	81.1	2.89586	5616976	-144	5616812	5617232	-	PA14_62930	1	carA	Amino acid transport and metabolism	PA4758	PA14_62930	IHMA87_05237	homolog_g4890
refseq|NC_008463.1|chromosome	peak24	2	78.13	2.791625	1252080	-62	1251742	1252162	+	PA14_14690	2		"Translation, ribosomal structure and biogenesis"	PA3817	PA14_14690	IHMA87_01136	homolog_g3911	-90	1251970	1252390	-	PA14_14680	1		Carbohydrate transport and metabolism	PA3818	PA14_14680	IHMA87_01135	homolog_g3912
refseq|NC_008463.1|chromosome	peak64	2	74.44	2.8035750000000004	2455712	-34	2455658	2456078	-	PA14_28420	1		Transcription	PA2758	PA14_28420	IHMA87_02319	homolog_g2822	-69	2455381	2455801	+	PA14_28430	1		Function unknown	PA2757	PA14_28430	IHMA87_02320	homolog_g2821
refseq|NC_008463.1|chromosome	peak143	2	73.75	2.796555	5514773	18	5514771	5515191	-	PA14_61845	2			PA4674.1	PA14_61845		homolog_g4793	-347	5514720	5515140	+	PA14_61850	1		Coenzyme transport and metabolism	PA4675	PA14_61850	IHMA87_05141	homolog_g4794
refseq|NC_008463.1|chromosome	peak141	2	58.01	2.55956	5464918	-64	5464834	5465254	-	PA14_61200	2		"Intracellular trafficking, secretion, and vesicular transport"	PA4625	PA14_61200	IHMA87_05086	homolog_g4741	-257	5464775	5465195	+	PA14_61210	1	hprA	Coenzyme transport and metabolism	PA4626	PA14_61210	IHMA87_05087	homolog_g4742
