## Supplementary Dataset 2 for "Determination of the Two-Component Systems regulatory network reveals core and accessory regulations across *Pseudomonas aeruginosa* lineages": CS22_CopR-PA2809_PAO1.tab

chrom	peakID	number_of_putative_targets	log(qvalue)	fold_enrichment	summit_position	dist_to_ATG_target1	prom_start_1	prom_end_1	strand_1	first_gene_ID_1	number_of_genes_in_operon_1	name_1	COG_1	PAO1_ID_1	PA14_ID_1	IHMA87_ID_1	homolog_group_1	putative_target_2
refseq|NC_002516.2|chromosome	peak53	1	64657.2	185.62432	3290952	-331	3290883	3291303	+	PA2936	1		Energy production and conversion	PA2936	PA14_26070	IHMA87_02038	homolog_g3008
refseq|NC_002516.2|chromosome	peak51	1	56370.61	186.297655	3162215	1	3162196	3162616	-	PA2807	1		Inorganic ion transport and metabolism	PA2807	PA14_27840	IHMA87_02264	homolog_g2874
refseq|NC_002516.2|chromosome	peak36	1	48170.0	164.08564	2265108	-131	2264957	2265377	-	PA2065	2	pcoA	Inorganic ion transport and metabolism	PA2065			homolog_g2120
refseq|NC_002516.2|chromosome	peak16	1	32060.69	118.50742	924148	-344	923784	924204	-	PA0845	1		Function unknown	PA0845	PA14_53340	IHMA87_04412	homolog_g879
refseq|NC_002516.2|chromosome	peak49	2	26416.34	101.149345	3119892	-181	3119673	3120093	+	PA2760	1	oprQ	Function unknown	PA2760	PA14_28400	IHMA87_02317	homolog_g2824	-184	3119688	3120108	-	PA2759	1		Function unknown	PA2759	PA14_28410		homolog_g2823
refseq|NC_002516.2|chromosome	peak41	2	22665.74	79.815845	2843478	-173	2843285	2843705	-	PA2522	1	czcC	Cell wall/membrane/envelope biogenesis	PA2522	PA14_31970	IHMA87_02629	homolog_g2577	-340	2843418	2843838	+	PA2523	2	czcR	Signal transduction mechanisms	PA2523	PA14_31960	IHMA87_02628	homolog_g2578
refseq|NC_002516.2|chromosome	peak9	2	22384.65	89.35298	738509	-24	738465	738885	-	PA0680	1		Function unknown	PA0680	PA14_55500	IHMA87_04565	homolog_g706	-210	738319	738739	+	PA0681	7		Cell motility	PA0681	PA14_55490	IHMA87_04564	homolog_g707
refseq|NC_002516.2|chromosome	peak99	1	21464.31	82.17269999999999	6039275	-92	6039163	6039583	-	PA5369	1	pstS	Inorganic ion transport and metabolism	PA5369	PA14_70860	IHMA87_05895	homolog_g5514
refseq|NC_002516.2|chromosome	peak4	1	15840.88	68.35709	326897	-387	326884	327304	+	PA0291	1	oprE	Function unknown	PA0291	PA14_03800	IHMA87_00268	homolog_g305
refseq|NC_002516.2|chromosome	peak33	2	14878.8	65.146455	2153395	-199	2153194	2153614	+	PA1972	1		General function prediction only	PA1972	PA14_39020	IHMA87_03148	homolog_g2027	-327	2153048	2153468	-	PA1971	1	braZ	Amino acid transport and metabolism	PA1971	PA14_39050	IHMA87_03149	homolog_g2026
refseq|NC_002516.2|chromosome	peak68	2	9945.08	44.63307	3730299	-223	3730056	3730476	-	PA3326	1		"Intracellular trafficking, secretion, and vesicular transport"	PA3326	PA14_21030	IHMA87_01612	homolog_g3414	-258	3730157	3730577	+	PA3327	7		"Secondary metabolites biosynthesis, transport and catabolism"	PA3327	PA14_21020		homolog_g3415
refseq|NC_002516.2|chromosome	peak58	2	8094.17	41.2054	3483457	-35	3483402	3483822	-	PA3103	9	xcpR	Cell motility	PA3103	PA14_23990	IHMA87_01842	homolog_g3181	-185	3483242	3483662	+	PA3104	2	xcpP	Function unknown	PA3104	PA14_23980	IHMA87_01841	homolog_g3182
refseq|NC_002516.2|chromosome	peak34	2	7946.48	40.66846	2206895	-89	2206786	2207206	-	PA2016	5	liuR	Transcription	PA2016	PA14_38430	IHMA87_03102	homolog_g2071	-104	2206599	2207019	+	PA2017	1		Function unknown	PA2017	PA14_38420	IHMA87_03101	homolog_g2072
refseq|NC_002516.2|chromosome	peak98	1	7939.44	40.443380000000005	6038071	-282	6037769	6038189	-	PA5368	4	pstC	General function prediction only	PA5368	PA14_70850	IHMA87_05894	homolog_g5513
refseq|NC_002516.2|chromosome	peak90	2	4622.65	27.490985	5410706	-67	5410619	5411039	-	PA4820	3		Function unknown	PA4820	PA14_63720		homolog_g4954	-170	5410476	5410896	+	PA4821	1		Defense mechanisms	PA4821	PA14_63730	IHMA87_05305	homolog_g4955
refseq|NC_002516.2|chromosome	peak39	1	4259.12	25.940085000000003	2818942	-56	2818866	2819286	-	PA2501	1		Function unknown	PA2501	PA14_32310	IHMA87_02650	homolog_g2556
refseq|NC_002516.2|chromosome	peak54	2	3294.79	21.69213	3360832	-43	3360475	3360895	+	PA3002	2	mfd	Transcription	PA3002	PA14_25230	IHMA87_01965	homolog_g3076	-178	3360634	3361054	-	PA3001	1		Carbohydrate transport and metabolism	PA3001	PA14_25250	IHMA87_01966	homolog_g3075
refseq|NC_002516.2|chromosome	peak17	2	2974.95	18.99511	1045660	-172	1045432	1045852	+	PA0959	1		Carbohydrate transport and metabolism	PA0959	PA14_51860		homolog_g999	-346	1045294	1045714	-	PA0958	1	oprD	Function unknown	PA0958	PA14_51880		homolog_g998
refseq|NC_002516.2|chromosome	peak40	2	2447.95	17.63192	2824126	-157	2823883	2824303	+	PA2506	1		Function unknown	PA2506	PA14_32250	IHMA87_02645	homolog_g2561	-206	2823900	2824320	-	PA2505	1	opdT	Function unknown	PA2505	PA14_32270	IHMA87_02646	homolog_g2560
refseq|NC_002516.2|chromosome	peak101	1	2359.96	17.293535	6156623	-231	6156454	6156874	+	PA5468	2		Energy production and conversion	PA5468	PA14_72170	IHMA87_06011	homolog_g5618
refseq|NC_002516.2|chromosome	peak24	2	1639.13	13.597015	1562714	-82	1562612	1563032	-	PA1434	2		Function unknown	PA1434	PA14_45920	IHMA87_03733	homolog_g1480	-99	1562413	1562833	+	PA1435	4		Cell wall/membrane/envelope biogenesis	PA1435	PA14_45910	IHMA87_03732	homolog_g1481
refseq|NC_002516.2|chromosome	peak78	1	1569.33	13.21949	4713550	-246	4713396	4713816	+	PA4210	2	phzA1	General function prediction only	PA4210	PA14_09480		homolog_g4306
refseq|NC_002516.2|chromosome	peak86	1	1522.26	12.937085	5036871	-203	5036674	5037094	+	PA4500	1		Amino acid transport and metabolism	PA4500	PA14_58390	IHMA87_04822	homolog_g4610
refseq|NC_002516.2|chromosome	peak64	2	1343.06	11.97225	3636422	-165	3636237	3636657	-	PA3249	1		Transcription	PA3249	PA14_21970	IHMA87_01695	homolog_g3332	-199	3636221	3636641	+	PA3250	1		Inorganic ion transport and metabolism	PA3250	PA14_21960	IHMA87_01694	homolog_g3333
refseq|NC_002516.2|chromosome	peak97	2	1247.82	11.43421	6026741	-38	6026379	6026799	+	PA5360	2	phoB	Signal transduction mechanisms	PA5360	PA14_70750	IHMA87_05886	homolog_g5505	-67	6026654	6027074	-	PA5359	1		Function unknown	PA5359	PA14_70740	IHMA87_05885	homolog_g5504
refseq|NC_002516.2|chromosome	peak84	1	1197.51	11.142790000000002	4903400	-66	4903066	4903486	+	PA4374	2		Cell wall/membrane/envelope biogenesis	PA4374	PA14_56880	IHMA87_04689	homolog_g4481
refseq|NC_002516.2|chromosome	peak69	2	1091.78	9.5955	3819867	-71	3819776	3820196	-	PA3412	1		Function unknown	PA3412	PA14_19960	IHMA87_01530	homolog_g3502	-139	3819606	3820026	+	PA3413	1		Function unknown	PA3413	PA14_19950	IHMA87_01529	homolog_g3503
refseq|NC_002516.2|chromosome	peak87	2	1071.01	9.547215	5069686	-77	5069363	5069783	+	PA4526	5	pilB	"Intracellular trafficking, secretion, and vesicular transport"	PA4526	PA14_58750	IHMA87_04867	homolog_g4637	-155	5069511	5069931	-	PA4525	1	pilA	"Intracellular trafficking, secretion, and vesicular transport"	PA4525	PA14_58730		homolog_g4636
refseq|NC_002516.2|chromosome	peak66	1	1029.78	10.15396	3674482	-158	3674304	3674724	-	PA3280	1	oprO	Inorganic ion transport and metabolism	PA3280	PA14_21610	IHMA87_01659	homolog_g3366
refseq|NC_002516.2|chromosome	peak29	1	942.42	9.62455	1950408	-74	1950314	1950734	-	PA1797	1		Defense mechanisms	PA1797	PA14_41280	IHMA87_03332	homolog_g1851
refseq|NC_002516.2|chromosome	peak3	1	807.04	8.767585	255432	-49	255081	255501	+	PA0226	3		Lipid transport and metabolism	PA0226	PA14_02760	IHMA87_00216	homolog_g239
refseq|NC_002516.2|chromosome	peak14	1	590.03	6.86974	883290	-74	883196	883616	-	PA0805	1		Function unknown	PA0805	PA14_53840	IHMA87_04449	homolog_g836
refseq|NC_002516.2|chromosome	peak93	2	545.97	7.00483	5480327	-63	5480244	5480664	-	PA4884	1		Function unknown	PA4884	PA14_64560	IHMA87_05373	homolog_g5018	-75	5480002	5480422	+	PA4885	2	irlR	Signal transduction mechanisms	PA4885	PA14_64570	IHMA87_05374	homolog_g5019
refseq|NC_002516.2|chromosome	peak7	2	513.47	6.753425	586799	-68	586467	586887	+	PA0527.1	1	rsmY	Function unknown	PA0527.1	PA14_06875	IHMA87_00504	homolog_g547	-136	586643	587063	-	PA0527	1	dnr	Signal transduction mechanisms	PA0527	PA14_06870	IHMA87_00503	homolog_g546
refseq|NC_002516.2|chromosome	peak92	1	453.73	4.940655	5477711	-43	5477354	5477774	+	PA4881	1		Function unknown	PA4881	PA14_64530	IHMA87_05370	homolog_g5015
refseq|NC_002516.2|chromosome	peak83	2	452.23	6.30897	4843769	-43	4843412	4843832	+	PA4315	1	mvaT	Function unknown	PA4315	PA14_56070	IHMA87_04617	homolog_g4422	-217	4843532	4843952	-	PA4314	1	purU1	Nucleotide transport and metabolism	PA4314	PA14_56060	IHMA87_04616	homolog_g4421
refseq|NC_002516.2|chromosome	peak102	2	447.11	6.26986	6167568	-159	6167389	6167809	-	PA5476	1	citA	Carbohydrate transport and metabolism	PA5476	PA14_72280	IHMA87_06019	homolog_g5627	-215	6167383	6167803	+	PA5477	1		Function unknown	PA5477	PA14_72300	IHMA87_06021	homolog_g5628
refseq|NC_002516.2|chromosome	peak38	2	442.99	6.13846	2724287	-64	2724203	2724623	-	PA2428	1		Function unknown	PA2428	PA14_33240	IHMA87_02720	homolog_g2483	-198	2724085	2724505	+	PA2429	1		Function unknown	PA2429	PA14_33230	IHMA87_02719	homolog_g2484
refseq|NC_002516.2|chromosome	peak55	1	418.28	6.05065	3369467	-198	3369249	3369669	-	PA3009	1		Function unknown	PA3009	PA14_25140	IHMA87_01958	homolog_g3083
refseq|NC_002516.2|chromosome	peak80	2	385.62	4.794185000000001	4788808	-115	4788673	4789093	-	PA4280.1	1		Function unknown	PA4280.1			homolog_g4383	-393	4788395	4788815	-	PA4280	3	birA	Coenzyme transport and metabolism	PA4280	PA14_08620	IHMA87_00650	homolog_g4382
refseq|NC_002516.2|chromosome	peak8	1	363.46	4.509615	727011	-125	726736	727156	+	PA0668.5	1		Function unknown	PA0668.5			homolog_g694
refseq|NC_002516.2|chromosome	peak77	1	352.47	4.79731	4544577	-30	4544207	4544627	+	PA4067	1	oprG	Cell wall/membrane/envelope biogenesis	PA4067	PA14_11270	IHMA87_00858	homolog_g4163
refseq|NC_002516.2|chromosome	peak100	1	352.17	4.35013	6039820	-117	6039683	6040103	-	PA5369.1	1		Function unknown	PA5369.1			homolog_g5515
refseq|NC_002516.2|chromosome	peak35	2	339.18	5.41532	2244215	-51	2244144	2244564	-	PA2049	1		Function unknown	PA2049	PA14_38010		homolog_g2104	-277	2244092	2244512	+	PA2050	2		Transcription	PA2050	PA14_37990		homolog_g2105
refseq|NC_002516.2|chromosome	peak26	1	336.16	4.28308	1664915	-150	1664665	1665085	+	PA1528	2	zipA	"Cell cycle control, cell division, chromosome partitioning"	PA1528	PA14_44670	IHMA87_03647	homolog_g1574
refseq|NC_002516.2|chromosome	peak85	1	323.58	5.288325	5031369	-119	5031088	5031508	+	PA4496	2		Amino acid transport and metabolism	PA4496	PA14_58350	IHMA87_04818	homolog_g4606
refseq|NC_002516.2|chromosome	peak88	2	321.91	4.194545	5264333	-114	5264199	5264619	-	PA4690.1	1		Function unknown	PA4690.1			homolog_g4809	-377	5263936	5264356	-	PA4690.1	3		Function unknown	PA4690.1			homolog_g4809
refseq|NC_002516.2|chromosome	peak45	1	314.48	5.210765	3050291	-130	3050141	3050561	-	PA2696	1		Transcription	PA2696	PA14_29260	IHMA87_03821	homolog_g2758
refseq|NC_002516.2|chromosome	peak81	2	245.12	4.603625	4819844	20	4819844	4820264	-	PA4294	1		Function unknown	PA4294	PA14_55790	IHMA87_04595	homolog_g4401	-84	4819528	4819948	+	PA4295	1	fppA	"Intracellular trafficking, secretion, and vesicular transport"	PA4295	PA14_55800	IHMA87_04596	homolog_g4402
refseq|NC_002516.2|chromosome	peak13	2	211.14	4.2860700000000005	824309	-100	824009	824429	+	PA0756	2	tctD	Signal transduction mechanisms	PA0756	PA14_54510	IHMA87_04501	homolog_g787	-111	824178	824598	-	PA0755	1	opdH	Function unknown	PA0755	PA14_54520	IHMA87_04502	homolog_g786
refseq|NC_002516.2|chromosome	peak28	2	169.17	3.86887	1942990	-46	1942924	1943344	-	PA1793	2	ppiB	"Posttranslational modification, protein turnover, chaperones"	PA1793	PA14_41390	IHMA87_03411	homolog_g1843	-77	1942667	1943087	+	PA1794	2	glnS	"Translation, ribosomal structure and biogenesis"	PA1794	PA14_41380	IHMA87_03410	homolog_g1844
refseq|NC_002516.2|chromosome	peak91	1	138.17	3.38453	5437724	-61	5437385	5437805	+	PA4844	1		Signal transduction mechanisms	PA4844	PA14_64060	IHMA87_05332	homolog_g4978
refseq|NC_002516.2|chromosome	peak65	1	123.77	3.36664	3672799	-250	3672529	3672949	-	PA3279	1	oprP	Inorganic ion transport and metabolism	PA3279	PA14_21620	IHMA87_01660	homolog_g3365
refseq|NC_002516.2|chromosome	peak56	1	114.53	3.270875	3456457	-94	3456343	3456763	-	PA3080	2		General function prediction only	PA3080	PA14_24310	IHMA87_01868	homolog_g3155
refseq|NC_002516.2|chromosome	peak50	3	107.71	3.188385	3122649	-63	3122566	3122986	-	PA2763	1		Function unknown	PA2763	PA14_28370	IHMA87_02314	homolog_g2827	-207	3122456	3122876	+	PA2763a	1							-384	3122245	3122665	-	PA2762	1		General function prediction only	PA2762	PA14_28380	IHMA87_02315	homolog_g2826
refseq|NC_002516.2|chromosome	peak103	1	95.13	3.031395	6191085	-9	6191056	6191476	-	PA5497	2	nrdJa	Nucleotide transport and metabolism	PA5497	PA14_72540	IHMA87_06041	homolog_g5649
refseq|NC_002516.2|chromosome	peak1	2	86.61	2.92644	39181	-21	38802	39222	+	PA0037	1	trpI	Transcription	PA0037	PA14_00460	IHMA87_00039	homolog_g49	-83	39078	39498	-	PA0036	2	trpB	Amino acid transport and metabolism	PA0036	PA14_00450	IHMA87_00038	homolog_g48
refseq|NC_002516.2|chromosome	peak6	3	85.0	2.90561	514762	-13	514375	514795	+	PA0456	1		Transcription	PA0456	PA14_05960		homolog_g474	-373	514735	515155	+	PA0457	1		"Posttranslational modification, protein turnover, chaperones"	PA0457	PA14_05970	IHMA87_00437	homolog_g475	-335	514407	514827	-	PA0455	1	dbpA	"Replication, recombination and repair"	PA0455	PA14_05950	IHMA87_00434	homolog_g473
refseq|NC_002516.2|chromosome	peak94	1	76.38	2.78843	5595190	-95	5595075	5595495	-	PA4981	1		Amino acid transport and metabolism	PA4981	PA14_65850		homolog_g5117
refseq|NC_002516.2|chromosome	peak52	1	60.66	2.556405	3203912	-86	3203598	3204018	+	PA2850	1	ohr	"Posttranslational modification, protein turnover, chaperones"	PA2850	PA14_27220	IHMA87_02117	homolog_g2920
