## Supplementary Dataset 2 for "Determination of the Two-Component Systems regulatory network reveals core and accessory regulations across *Pseudomonas aeruginosa* lineages": CS23_AtvR-IHMA87_02066_IHMA.tab

chrom	peakID	number_of_putative_targets	log(qvalue)	fold_enrichment	summit_position	dist_to_ATG_target1	prom_start_1	prom_end_1	strand_1	first_gene_ID_1	number_of_genes_in_operon_1	name_1	COG_1	PAO1_ID_1	PA14_ID_1	IHMA87_ID_1	homolog_group_1	putative_target_2
IHMA87_1	peak136	1	37.04	2.400905	1706757	-208	1706565	1706985	+	IHMA87_01578	1					IHMA87_01578	homolog_g6626
IHMA87_1	peak351	1	32.1	2.33288	5162515	-373	5162122	5162542	-	IHMA87_04835	1		Function unknown	PA4513	PA14_58560	IHMA87_04835	homolog_g4623
IHMA87_1	peak389	1	29.74	2.25318	5578772	-323	5578695	5579115	+	IHMA87_05245	1	omlA	"Translation, ribosomal structure and biogenesis"	PA4765	PA14_63030	IHMA87_05245	homolog_g4898
IHMA87_1	peak314	1	29.5	2.342275	4581457	-134	4581303	4581723	-	IHMA87_04294	1					IHMA87_04294	homolog_g7313
IHMA87_1	peak15	1	24.8	2.21903	135855	-344	135799	136219	+	IHMA87_00113	5		Function unknown	PA0110	PA14_01340	IHMA87_00113	homolog_g122
IHMA87_1	peak142	1	24.57	2.21971	1794376	-376	1794352	1794772	+	IHMA87_01661	1		Function unknown	PA3278	PA14_21630	IHMA87_01661	homolog_g3364
IHMA87_1	peak38	1	22.5	2.020435	418665	-343	418302	418722	-	IHMA87_00386	1	gshB	"Translation, ribosomal structure and biogenesis"	PA0407	PA14_05310	IHMA87_00386	homolog_g423
IHMA87_2	peak470	1	22.0	2.15028	103927	-331	103576	103996	-	IHMA87_06221	1					IHMA87_06221	homolog_g7697
IHMA87_1	peak143	1	21.67	2.10084	1812229	-96	1812113	1812533	-	IHMA87_01674	2					IHMA87_01674	homolog_g6636
IHMA87_2	peak465	2	21.05	2.10114	59888	-34	59522	59942	+	IHMA87_06176	1					IHMA87_06176	homolog_g7652	-274	59762	60182	+	IHMA87_06177	1					IHMA87_06177	homolog_g7653
IHMA87_1	peak175	1	21.03	2.11587	2364586	-208	2364358	2364778	-	IHMA87_02222	1					IHMA87_02222	homolog_g6769
IHMA87_1	peak191	1	20.55	2.06336	2518953	-96	2518837	2519257	-	IHMA87_02402	3					IHMA87_02402	homolog_g6872
