## Supplementary Dataset 2 for "Determination of the Two-Component Systems regulatory network reveals core and accessory regulations across *Pseudomonas aeruginosa* lineages": CS23_AtvR-PA14_26570_PA14.tab

chrom	peakID	number_of_putative_targets	log(qvalue)	fold_enrichment	summit_position	dist_to_ATG_target1	prom_start_1	prom_end_1	strand_1	first_gene_ID_1	number_of_genes_in_operon_1	name_1	COG_1	PAO1_ID_1	PA14_ID_1	IHMA87_ID_1	homolog_group_1	putative_target_2
refseq|NC_008463.1|chromosome	peak40	1	34.67	2.157225	464484	-362	464102	464522	-	PA14_05310	1	gshB	"Translation, ribosomal structure and biogenesis"	PA0407	PA14_05310	IHMA87_00386	homolog_g423
refseq|NC_008463.1|chromosome	peak311	1	26.98	2.01739	4861578	-133	4861425	4861845	-	PA14_54860	1				PA14_54860		homolog_g6236
refseq|NC_008463.1|chromosome	peak304	1	25.1	1.980675	4751703	-381	4751302	4751722	-	PA14_53570	1				PA14_53570		homolog_g6225
refseq|NC_008463.1|chromosome	peak90	1	24.29	1.987765	1057887	-315	1057802	1058222	+	PA14_12260	1		Function unknown	PA3986	PA14_12260	IHMA87_00940	homolog_g4082
refseq|NC_008463.1|chromosome	peak31	1	23.5	1.950025	347317	-369	346928	347348	-	PA14_03855	1		Amino acid transport and metabolism	PA0295	PA14_03855	IHMA87_00272	homolog_g309
refseq|NC_008463.1|chromosome	peak193	1	22.22	1.92903	2538147	-110	2538017	2538437	-	PA14_29330	1				PA14_29330		homolog_g6038
refseq|NC_008463.1|chromosome	peak163	1	21.25	1.91057	2059188	-224	2058944	2059364	-	PA14_23670	1		Transcription	PA3127	PA14_23670	IHMA87_01816	homolog_g3205
