## Supplementary Dataset 2 for "Determination of the Two-Component Systems regulatory network reveals core and accessory regulations across *Pseudomonas aeruginosa* lineages": CS23_AtvR-PA2899_PAO1.tab

chrom	peakID	number_of_putative_targets	log(qvalue)	fold_enrichment	summit_position	dist_to_ATG_target1	prom_start_1	prom_end_1	strand_1	first_gene_ID_1	number_of_genes_in_operon_1	name_1	COG_1	PAO1_ID_1	PA14_ID_1	IHMA87_ID_1	homolog_group_1	putative_target_2
refseq|NC_002516.2|chromosome	peak105	1	49.74	2.40734	804842	-386	804828	805248	+	PA0738	1		Function unknown	PA0738	PA14_54730	IHMA87_04520	homolog_g769
refseq|NC_002516.2|chromosome	peak545	2	40.87	2.273175	4882050	-3	4881653	4882073	+	PA4354	3		Transcription	PA4354	PA14_56620	IHMA87_04669	homolog_g4461	-150	4881880	4882300	-	PA4353	1		Function unknown	PA4353	PA14_56600	IHMA87_04668	homolog_g4460
refseq|NC_002516.2|chromosome	peak47	1	38.9	2.23276	333194	-371	332803	333223	-	PA0295	1		Amino acid transport and metabolism	PA0295	PA14_03855	IHMA87_00272	homolog_g309
refseq|NC_002516.2|chromosome	peak339	1	34.77	2.077595	3094195	-10	3094165	3094585	-	PA2733	2		General function prediction only	PA2733			homolog_g2795
refseq|NC_002516.2|chromosome	peak59	1	32.88	2.065195	449743	-359	449364	449784	-	PA0407	1	gshB	"Translation, ribosomal structure and biogenesis"	PA0407	PA14_05310	IHMA87_00386	homolog_g423
refseq|NC_002516.2|chromosome	peak299	2	28.73	2.04127	2724218	5	2724203	2724623	-	PA2428	1		Function unknown	PA2428	PA14_33240	IHMA87_02720	homolog_g2483	-267	2724085	2724505	+	PA2429	1		Function unknown	PA2429	PA14_33230	IHMA87_02719	homolog_g2484
refseq|NC_002516.2|chromosome	peak598	1	28.08	2.02588	5162593	-144	5162429	5162849	-	PA4603	1		Function unknown	PA4603	PA14_60900		homolog_g4719
refseq|NC_002516.2|chromosome	peak273	1	27.89	2.02506	2424716	-316	2424380	2424800	-	PA2205	1		Function unknown	PA2205	PA14_36190	IHMA87_02924	homolog_g2261
refseq|NC_002516.2|chromosome	peak492	1	27.8	2.0218	4467056	-302	4466734	4467154	-	PA3986	1		Function unknown	PA3986	PA14_12260	IHMA87_00940	homolog_g4082
refseq|NC_002516.2|chromosome	peak82	1	24.89	1.960655	615255	-352	615207	615627	+	PA0558	1		Coenzyme transport and metabolism	PA0558	PA14_07260	IHMA87_00536	homolog_g578
refseq|NC_002516.2|chromosome	peak370	1	21.53	1.88712	3458122	-212	3457890	3458310	-	PA3081	1		Function unknown	PA3081	PA14_24300	IHMA87_01867	homolog_g3156
refseq|NC_002516.2|chromosome	peak682	1	21.35	1.882055	5791476	-361	5791437	5791857	+	PA5144	1		General function prediction only	PA5144	PA14_67940	IHMA87_05622	homolog_g5281
refseq|NC_002516.2|chromosome	peak538	2	21.05	1.83256	4784521	-262	4784239	4784659	-	PA4276.1	1		Function unknown	PA4276.1		IHMA87_00657	homolog_g4375	-382	4784119	4784539	-	PA4276	4	secE	"Intracellular trafficking, secretion, and vesicular transport"	PA4276	PA14_08695	IHMA87_00658	homolog_g4374
refseq|NC_002516.2|chromosome	peak554	1	20.16	1.832635	4925660	-239	4925499	4925919	+	PA4396	1		Signal transduction mechanisms	PA4396	PA14_57140	IHMA87_04714	homolog_g4503
refseq|NC_002516.2|chromosome	peak199	1	19.14	1.83136	1664789	-276	1664665	1665085	+	PA1528	2	zipA	"Cell cycle control, cell division, chromosome partitioning"	PA1528	PA14_44670	IHMA87_03647	homolog_g1574
refseq|NC_002516.2|chromosome	peak701	1	18.7	1.822385	6000389	-246	6000123	6000543	-	PA5328	1	sphB	Energy production and conversion	PA5328	PA14_70340	IHMA87_05853	homolog_g5473
