## Supplementary Dataset 2 for "Determination of the Two-Component Systems regulatory network reveals core and accessory regulations across *Pseudomonas aeruginosa* lineages": CS24_RocA2-IHMA87_01902_IHMA.tab

chrom	peakID	number_of_putative_targets	log(qvalue)	fold_enrichment	summit_position	dist_to_ATG_target1	prom_start_1	prom_end_1	strand_1	first_gene_ID_1	number_of_genes_in_operon_1	name_1	COG_1	PAO1_ID_1	PA14_ID_1	IHMA87_ID_1	homolog_group_1	putative_target_2
IHMA87_1	peak150	2	16634.03	89.37962	6205051	-151	6204880	6205300	-	IHMA87_05816	2					IHMA87_05816	homolog_g7559	-217	6204868	6205288	+	IHMA87_05817	1					IHMA87_05817	homolog_g7560
IHMA87_1	peak108	1	3973.81	33.31125	4583979	-63	4583896	4584316	-	IHMA87_04299	1					IHMA87_04299	homolog_g7318
IHMA87_1	peak40	1	2664.57	25.090875	1516784	-88	1516472	1516892	+	IHMA87_01404	1		Lipid transport and metabolism	PA3568	PA14_18150	IHMA87_01404	homolog_g3660
IHMA87_1	peak103	1	2207.65	21.92553	4523056	-140	4522896	4523316	-	IHMA87_04236	4					IHMA87_04236	homolog_g7286
IHMA87_1	peak29	1	2005.84	18.60955	1090672	-199	1090471	1090891	+	IHMA87_01022	1		Function unknown	PA3923	PA14_13130	IHMA87_01022	homolog_g4019
IHMA87_1	peak100	1	1363.92	15.812935	4395690	-216	4395454	4395874	-	IHMA87_04108	3	fleQ	Signal transduction mechanisms	PA1097	PA14_50220	IHMA87_04108	homolog_g1140
IHMA87_1	peak141	2	1321.21	15.46075	6040130	-131	6039861	6040281	+	IHMA87_05674	1					IHMA87_05674	homolog_g7507	-181	6039929	6040349	-	IHMA87_05673	1		Energy production and conversion	PA5190	PA14_68560	IHMA87_05673	homolog_g5332
IHMA87_1	peak16	1	1151.44	13.77991	645473	-118	645191	645611	+	IHMA87_00595	2		Amino acid transport and metabolism	PA0603	PA14_07860	IHMA87_00595	homolog_g624
IHMA87_1	peak28	2	740.14	10.743635	1061425	-101	1061126	1061546	+	IHMA87_00999	1	rocR	Signal transduction mechanisms	PA3947	PA14_12810	IHMA87_00999	homolog_g4043	-182	1061223	1061643	-	IHMA87_00998	1	rocA1	Transcription	PA3948	PA14_12780	IHMA87_00998	homolog_g4044
IHMA87_1	peak93	1	732.14	10.66064	3907707	-102	3907585	3908005	-	IHMA87_03647	2	zipA	"Cell cycle control, cell division, chromosome partitioning"	PA1528	PA14_44670	IHMA87_03647	homolog_g1574
IHMA87_1	peak37	1	655.54	9.62966	1356479	-147	1356312	1356732	-	IHMA87_01254	2	ttsR	Transcription	PA3714	PA14_16350	IHMA87_01254	homolog_g3808
IHMA87_1	peak53	2	607.64	9.51683	2293164	-15	2293129	2293549	-	IHMA87_02147	1		Function unknown	PA2820	PA14_27590	IHMA87_02147	homolog_g2890	-203	2292967	2293387	+	IHMA87_02148	2					IHMA87_02148	homolog_g6696
IHMA87_1	peak62	1	296.31	6.315595	2660831	-214	2660597	2661017	-	IHMA87_02523	1					IHMA87_02523	homolog_g6916
IHMA87_1	peak65	1	295.91	6.310065	2810961	-105	2810666	2811086	+	IHMA87_02668	2		Energy production and conversion	PA2482	PA14_32530	IHMA87_02668	homolog_g2537
IHMA87_1	peak39	2	269.95	6.003159999999999	1480480	-75	1480155	1480575	+	IHMA87_01369	2		"Translation, ribosomal structure and biogenesis"	PA3601	PA14_17700	IHMA87_01369	homolog_g3694	-168	1480292	1480712	-	IHMA87_01368	1		Amino acid transport and metabolism	PA3602	PA14_17690	IHMA87_01368	homolog_g3695
IHMA87_1	peak45	1	235.66	5.58545	1932309	-54	1932235	1932655	-	IHMA87_01799	1					IHMA87_01799	homolog_g6652
IHMA87_1	peak23	1	227.36	5.4558800000000005	952315	-149	952146	952566	-	IHMA87_00891	4		Defense mechanisms	PA4037	PA14_11620	IHMA87_00891	homolog_g4133
IHMA87_1	peak63	1	169.67	4.018125	2684830	-1	2684809	2685229	-	IHMA87_02545	2					IHMA87_02545	homolog_g6935
IHMA87_1	peak113	2	160.49	4.60806	4876447	-45	4876092	4876512	+	IHMA87_04574	3		Function unknown	PA0671	PA14_55590	IHMA87_04574	homolog_g697	-144	4876283	4876703	-	IHMA87_04573	1	hemO	Inorganic ion transport and metabolism	PA0672	PA14_55580	IHMA87_04573	homolog_g698
IHMA87_1	peak78	1	158.18	4.558895	3374301	-3	3374278	3374698	-	IHMA87_03130	2		Energy production and conversion	PA1991	PA14_38750	IHMA87_03130	homolog_g2046
IHMA87_1	peak112	1	141.94	4.259024999999999	4826769	-250	4826499	4826919	-	IHMA87_04532	1		Function unknown	PA0714	PA14_55100	IHMA87_04532	homolog_g741
IHMA87_1	peak43	1	137.79	4.255319999999999	1898231	-125	1898086	1898506	-	IHMA87_01769	1		Signal transduction mechanisms	PA3177	PA14_23130	IHMA87_01769	homolog_g3260
IHMA87_1	peak41	2	123.48	4.054405	1662468	-87	1662155	1662575	+	IHMA87_01530	1		Function unknown	PA3412	PA14_19960	IHMA87_01530	homolog_g3502	-123	1662325	1662745	-	IHMA87_01529	1		Function unknown	PA3413	PA14_19950	IHMA87_01529	homolog_g3503
IHMA87_1	peak145	1	108.55	3.841755	6168461	-261	6168322	6168742	+	IHMA87_05790	3					IHMA87_05790	homolog_g7533
IHMA87_1	peak139	1	103.82	3.646595	5824343	-188	5824131	5824551	+	IHMA87_05482	2		Signal transduction mechanisms	PA4998	PA14_66090	IHMA87_05482	homolog_g5134
IHMA87_1	peak72	1	100.93	3.721085	2920603	-184	2920387	2920807	+	IHMA87_02739	1		Transcription	PA2417	PA14_33440	IHMA87_02739	homolog_g2472
IHMA87_1	peak116	1	99.76	3.697305	4968949	-383	4968546	4968966	-	IHMA87_04645	1					IHMA87_04645	homolog_g7369
IHMA87_1	peak97	1	97.82	3.663325	4343193	-226	4342947	4343367	-	IHMA87_04060	2	PA1157	Signal transduction mechanisms	PA1157	PA14_49440	IHMA87_04060	homolog_g1201
IHMA87_1	peak49	1	96.89	3.64613	2083268	-37	2083211	2083631	-	IHMA87_01936	1		Function unknown	PA3031	PA14_24880	IHMA87_01936	homolog_g3105
IHMA87_1	peak88	1	96.41	3.645585	3746163	-321	3746084	3746504	+	IHMA87_03491	1		"Secondary metabolites biosynthesis, transport and catabolism"	PA1677	PA14_42820	IHMA87_03491	homolog_g1726
IHMA87_1	peak69	1	91.06	3.541745	2905067	-143	2904904	2905324	-	IHMA87_02727	1					IHMA87_02727	homolog_g6978
IHMA87_1	peak74	2	89.34	3.29876	3091666	19	3091247	3091667	+	IHMA87_02869	2				PA14_59800	IHMA87_02869	homolog_g6345	-333	3091313	3091733	-	IHMA87_02868	1					IHMA87_02868	homolog_g6991
IHMA87_1	peak46	2	84.49	3.43571	1933660	-47	1933307	1933727	+	IHMA87_01801	1	uvrB	"Replication, recombination and repair"	PA3138	PA14_23510	IHMA87_01801	homolog_g3220	-140	1933500	1933920	-	IHMA87_01800	1		Amino acid transport and metabolism	PA3139	PA14_23500	IHMA87_01800	homolog_g3221
IHMA87_1	peak99	2	83.88	3.433215	4368750	-23	4368707	4369127	-	IHMA87_04082	1		Function unknown	PA1122	PA14_49870	IHMA87_04082	homolog_g1166	-188	4368538	4368958	+	IHMA87_04083	3	yfiR	Function unknown	PA1121	PA14_49880	IHMA87_04083	homolog_g1165
IHMA87_1	peak154	2	73.2	3.2454600000000005	6426214	-78	6426116	6426536	-	IHMA87_06020	1					IHMA87_06020	homolog_g7584	-148	6425962	6426382	+	IHMA87_06021	1		Function unknown	PA5477	PA14_72300	IHMA87_06021	homolog_g5628
IHMA87_1	peak31	1	70.16	3.18373	1136710	-107	1136583	1137003	-	IHMA87_01058	1	tpbA	Signal transduction mechanisms	PA3885	PA14_13660	IHMA87_01058	homolog_g3981
IHMA87_1	peak48	2	63.9	3.073325	2036548	-11	2036159	2036579	+	IHMA87_01890	1		Transcription	PA3056	PA14_24580	IHMA87_01890	homolog_g3131	-114	2036414	2036834	-	IHMA87_01889	1		Function unknown	PA3057	PA14_24570	IHMA87_01889	homolog_g3132
IHMA87_1	peak134	2	53.11	2.859285	5657180	-172	5656988	5657408	-	IHMA87_05330	2		Function unknown	PA4842	PA14_64030	IHMA87_05330	homolog_g4976	-181	5656961	5657381	+	IHMA87_05331	1		Signal transduction mechanisms	PA4843	PA14_64050	IHMA87_05331	homolog_g4977
