## Supplementary Dataset 2 for "Determination of the Two-Component Systems regulatory network reveals core and accessory regulations across *Pseudomonas aeruginosa* lineages": CS24_RocA2-PA14_24710_PA14.tab

chrom	peakID	number_of_putative_targets	log(qvalue)	fold_enrichment	summit_position	dist_to_ATG_target1	prom_start_1	prom_end_1	strand_1	first_gene_ID_1	number_of_genes_in_operon_1	name_1	COG_1	PAO1_ID_1	PA14_ID_1	IHMA87_ID_1	homolog_group_1	putative_target_2
refseq|NC_008463.1|chromosome	peak311	2	7713.75	40.85892	6116131	-118	6115993	6116413	-	PA14_68560	1		Energy production and conversion	PA5190	PA14_68560	IHMA87_05673	homolog_g5332	-134	6115865	6116285	+	PA14_68570	1		Function unknown	PA5191	PA14_68570		homolog_g5333
refseq|NC_008463.1|chromosome	peak220	1	4734.15	28.74895	4576773	-141	4576612	4577032	-	PA14_51470	3	cupC1	Cell motility	PA0992	PA14_51470		homolog_g1033
refseq|NC_008463.1|chromosome	peak230	1	3032.47	20.850415	4623451	-66	4623365	4623785	-	PA14_52130	1		Cell wall/membrane/envelope biogenesis	PA0938	PA14_52130		homolog_g978
refseq|NC_008463.1|chromosome	peak75	1	2657.41	19.233925	1397805	-145	1397640	1398060	-	PA14_16350	1	ttsR	Transcription	PA3714	PA14_16350	IHMA87_01254	homolog_g3808
refseq|NC_008463.1|chromosome	peak205	1	2273.56	17.31769	3979718	-102	3979596	3980016	-	PA14_44670	2	zipA	"Cell cycle control, cell division, chromosome partitioning"	PA1528	PA14_44670	IHMA87_03647	homolog_g1574
refseq|NC_008463.1|chromosome	peak65	2	1189.52	11.38358	1096776	-99	1096475	1096895	+	PA14_12810	1	rocR	Signal transduction mechanisms	PA3947	PA14_12810	IHMA87_00999	homolog_g4043	-183	1096573	1096993	-	PA14_12780	1	rocA1	Transcription	PA3948	PA14_12780	IHMA87_00998	homolog_g4044
refseq|NC_008463.1|chromosome	peak200	1	1098.57	10.827995	3806672	-321	3806593	3807013	+	PA14_42820	1		"Secondary metabolites biosynthesis, transport and catabolism"	PA1677	PA14_42820	IHMA87_03491	homolog_g1726
refseq|NC_008463.1|chromosome	peak66	1	1018.26	9.77551	1126012	-202	1125814	1126234	+	PA14_13130	1		Function unknown	PA3923	PA14_13130	IHMA87_01022	homolog_g4019
refseq|NC_008463.1|chromosome	peak59	2	757.59	8.653195	858922	-79	858823	859243	-	PA14_09970	1	fpvB	Inorganic ion transport and metabolism	PA4168	PA14_09970		homolog_g4264	-264	858786	859206	+	PA14_09980	1		General function prediction only	PA4167	PA14_09980	IHMA87_00759	homolog_g4263
refseq|NC_008463.1|chromosome	peak41	1	729.7	8.458605	677488	-116	677204	677624	+	PA14_07860	2		Amino acid transport and metabolism	PA0603	PA14_07860	IHMA87_00595	homolog_g624
refseq|NC_008463.1|chromosome	peak313	1	712.5	8.340959999999999	6222961	-150	6222791	6223211	-	PA14_69760	1		Cell motility	PA5284	PA14_69760		homolog_g5428
refseq|NC_008463.1|chromosome	peak142	1	664.73	8.02194	2395267	-16	2395231	2395651	-	PA14_27590	1		Function unknown	PA2820	PA14_27590	IHMA87_02147	homolog_g2890
refseq|NC_008463.1|chromosome	peak61	2	637.09	7.802715000000001	956585	-227	956412	956832	+	PA14_11060	2	cupB1	Cell motility	PA4086	PA14_11060		homolog_g4182	-244	956321	956741	-	PA14_11050	3		Function unknown	PA4087	PA14_11050	IHMA87_00837	homolog_g4183
refseq|NC_008463.1|chromosome	peak90	1	412.14	6.138315	1828002	-96	1827886	1828306	-	PA14_21130	1		Function unknown	PA3317	PA14_21130	IHMA87_01620	homolog_g3405
refseq|NC_008463.1|chromosome	peak15	1	409.36	6.09539	273559	-194	273345	273765	-	PA14_03100	1		Function unknown	PA0251	PA14_03100		homolog_g264
refseq|NC_008463.1|chromosome	peak181	1	354.73	5.66417	2942510	-178	2942288	2942708	+	PA14_33440	1		Transcription	PA2417	PA14_33440	IHMA87_02739	homolog_g2472
refseq|NC_008463.1|chromosome	peak43	2	311.21	5.29544	686779	-128	686631	687051	-	PA14_07960	1	prtR	Transcription	PA0611	PA14_07960	IHMA87_00603	homolog_g632	-330	686709	687129	+	PA14_07970	1	ptrB	Signal transduction mechanisms	PA0612	PA14_07970		homolog_g633
refseq|NC_008463.1|chromosome	peak208	2	287.47	5.076505	4275127	-118	4274845	4275265	+	PA14_48030	1		Signal transduction mechanisms	PA1251	PA14_48030	IHMA87_03982	homolog_g1295	-122	4274985	4275405	-	PA14_48020	1		Energy production and conversion	PA1252	PA14_48020	IHMA87_03981	homolog_g1296
refseq|NC_008463.1|chromosome	peak303	1	238.2	4.54526	5886865	-184	5886649	5887069	+	PA14_66090	2		Signal transduction mechanisms	PA4998	PA14_66090	IHMA87_05482	homolog_g5134
refseq|NC_008463.1|chromosome	peak192	1	228.98	4.54266	3457220	-4	3457196	3457616	-	PA14_38750	2		Energy production and conversion	PA1991	PA14_38750	IHMA87_03130	homolog_g2046
refseq|NC_008463.1|chromosome	peak233	1	225.88	4.51669	4700867	-90	4700557	4700977	+	PA14_53020	1	pbpG	Cell wall/membrane/envelope biogenesis	PA0869	PA14_53020	IHMA87_04387	homolog_g904
refseq|NC_008463.1|chromosome	peak35	1	216.7	4.426959999999999	630559	-96	630443	630863	-	PA14_07330	1		Function unknown	PA0563	PA14_07330	IHMA87_00540	homolog_g583
refseq|NC_008463.1|chromosome	peak165	1	200.89	4.268174999999999	2660609	-102	2660487	2660907	-	PA14_30690	1				PA14_30690		homolog_g6042
refseq|NC_008463.1|chromosome	peak244	2	197.5	4.236465000000001	4946464	-142	4946302	4946722	-	PA14_55580	1	hemO	Inorganic ion transport and metabolism	PA0672	PA14_55580	IHMA87_04573	homolog_g698	-164	4946228	4946648	+	PA14_55590	3		Function unknown	PA0671	PA14_55590	IHMA87_04574	homolog_g697
refseq|NC_008463.1|chromosome	peak132	1	193.04	4.190810000000001	2174574	-34	2174520	2174940	-	PA14_24880	1		Function unknown	PA3031	PA14_24880	IHMA87_01936	homolog_g3105
refseq|NC_008463.1|chromosome	peak213	1	180.31	4.061305000000001	4394199	-229	4393950	4394370	-	PA14_49440	1	PA1157	Signal transduction mechanisms	PA1157	PA14_49440	IHMA87_04060	homolog_g1201
refseq|NC_008463.1|chromosome	peak260	2	164.81	3.90227	5244943	-224	5244699	5245119	-	PA14_58880	1		General function prediction only	PA4539	PA14_58880	IHMA87_04880	homolog_g4650	-325	5244868	5245288	+	PA14_58890	2		"Intracellular trafficking, secretion, and vesicular transport"	PA4540	PA14_58890	IHMA87_04881	homolog_g4651
refseq|NC_008463.1|chromosome	peak116	1	152.84	3.75831	2006459	-113	2006326	2006746	-	PA14_23130	1		Signal transduction mechanisms	PA3177	PA14_23130	IHMA87_01769	homolog_g3260
refseq|NC_008463.1|chromosome	peak84	2	152.21	3.76467	1719392	-85	1719077	1719497	+	PA14_19960	1		Function unknown	PA3412	PA14_19960	IHMA87_01530	homolog_g3502	-125	1719247	1719667	-	PA14_19950	1		Function unknown	PA3413	PA14_19950	IHMA87_01529	homolog_g3503
refseq|NC_008463.1|chromosome	peak176	3	135.68	3.57754	2878193	-1	2878172	2878592	-	PA14_32890	1		Function unknown	PA2453	PA14_32890	IHMA87_02695	homolog_g2508	-156	2877949	2878369	+	PA14_32905	1				PA14_32905	IHMA87_02696	homolog_g6091	-276	2877897	2878317	-	PA14_32880	2		General function prediction only	PA2454	PA14_32880	IHMA87_02694	homolog_g2509
refseq|NC_008463.1|chromosome	peak296	2	127.79	3.488425	5706544	-166	5706358	5706778	-	PA14_64030	2		Function unknown	PA4842	PA14_64030	IHMA87_05330	homolog_g4976	-187	5706331	5706751	+	PA14_64050	1		Signal transduction mechanisms	PA4843	PA14_64050	IHMA87_05331	homolog_g4977
refseq|NC_008463.1|chromosome	peak242	1	111.17	3.2797150000000004	4895898	-198	4895680	4896100	-	PA14_55100	1		Function unknown	PA0714	PA14_55100	IHMA87_04532	homolog_g741
refseq|NC_008463.1|chromosome	peak130	2	102.98	3.1850050000000003	2148048	-12	2147660	2148080	+	PA14_24580	1		Transcription	PA3056	PA14_24580	IHMA87_01890	homolog_g3131	-114	2147914	2148334	-	PA14_24570	1		Function unknown	PA3057	PA14_24570	IHMA87_01889	homolog_g3132
refseq|NC_008463.1|chromosome	peak312	1	98.64	3.12907	6157661	-38	6157299	6157719	+	PA14_69050	1		Function unknown	PA5229	PA14_69050	IHMA87_05712	homolog_g5373
refseq|NC_008463.1|chromosome	peak127	2	95.42	3.093185	2045675	-53	2045328	2045748	+	PA14_23510	1	uvrB	"Replication, recombination and repair"	PA3138	PA14_23510	IHMA87_01801	homolog_g3220	-135	2045520	2045940	-	PA14_23500	1		Amino acid transport and metabolism	PA3139	PA14_23500	IHMA87_01800	homolog_g3221
refseq|NC_008463.1|chromosome	peak63	1	93.54	3.0517700000000003	1007109	-135	1006954	1007374	-	PA14_11620	4		Defense mechanisms	PA4037	PA14_11620	IHMA87_00891	homolog_g4133
refseq|NC_008463.1|chromosome	peak218	1	92.2	3.05237	4514509	13	4514502	4514922	-	PA14_50810	1		Cell wall/membrane/envelope biogenesis	PA1048	PA14_50810	IHMA87_04164	homolog_g1091
refseq|NC_008463.1|chromosome	peak271	2	88.82	3.008355	5327626	-5	5327601	5328021	-	PA14_59800	2				PA14_59800	IHMA87_02869	homolog_g6345	-327	5327553	5327973	+	PA14_59820	2				PA14_59820		homolog_g6346
refseq|NC_008463.1|chromosome	peak60	2	70.9	2.7558050000000005	869556	15	869551	869971	-	PA14_10120	1				PA14_10120		homolog_g5885	-155	869311	869731	+	PA14_10130	1		Lipid transport and metabolism	PA4162	PA14_10130		homolog_g4258
refseq|NC_008463.1|chromosome	peak198	1	63.03	2.64595	3728078	-247	3727811	3728231	-	PA14_41750	1		Lipid transport and metabolism	PA1764	PA14_41750	IHMA87_03441	homolog_g1813
refseq|NC_008463.1|chromosome	peak162	1	57.61	2.563315	2556297	-100	2555997	2556417	+	PA14_29480	8		Cell wall/membrane/envelope biogenesis	PA2678	PA14_29480		homolog_g2739
refseq|NC_008463.1|chromosome	peak115	1	52.0	2.47594	1992118	-188	1991906	1992326	+	PA14_22980	4	gltB	Carbohydrate transport and metabolism	PA3190	PA14_22980	IHMA87_01756	homolog_g3273
refseq|NC_008463.1|chromosome	peak22	1	50.55	2.38415	312582	-83	312479	312899	-	PA14_03400	2				PA14_03400		homolog_g5866
refseq|NC_008463.1|chromosome	peak135	1	48.61	2.4079	2236868	-156	2236624	2237044	+	PA14_25580	3	rluC	"Translation, ribosomal structure and biogenesis"	PA2975	PA14_25580	IHMA87_01994	homolog_g3049
refseq|NC_008463.1|chromosome	peak229	2	47.92	2.40464	4620883	-18	4620501	4620921	+	PA14_52080	3		"Posttranslational modification, protein turnover, chaperones"	PA0941	PA14_52080		homolog_g981	-98	4620765	4621185	-	PA14_52070	1		Transcription	PA0942	PA14_52070		homolog_g982
refseq|NC_008463.1|chromosome	peak31	1	47.82	2.40695	442174	-318	441836	442256	-	PA14_05020	1		Function unknown	PA0384	PA14_05020	IHMA87_00362	homolog_g400
refseq|NC_008463.1|chromosome	peak83	1	45.72	2.372155	1701385	-102	1701087	1701507	+	PA14_19720	1		Function unknown	PA3428	PA14_19720	IHMA87_01513	homolog_g3518
refseq|NC_008463.1|chromosome	peak91	1	45.51	2.36803	1858393	-181	1858174	1858594	+	PA14_21450	3		Function unknown	PA3294	PA14_21450		homolog_g3380
refseq|NC_008463.1|chromosome	peak189	2	42.47	2.31869	3220190	-66	3219856	3220276	+	PA14_36130	1		Function unknown	PA2209	PA14_36130	IHMA87_02920	homolog_g2265	-117	3220053	3220473	-	PA14_36120	3		Carbohydrate transport and metabolism	PA2210	PA14_36120	IHMA87_02919	homolog_g2266
refseq|NC_008463.1|chromosome	peak201	1	41.34	2.29948	3831353	-165	3831168	3831588	-	PA14_43050	4	hisA2	Function unknown	PA1656	PA14_43050	IHMA87_03512	homolog_g1705
refseq|NC_008463.1|chromosome	peak190	1	40.7	2.28798	3354708	-98	3354406	3354826	+	PA14_37680	1		Function unknown	PA2075	PA14_37680		homolog_g2130
refseq|NC_008463.1|chromosome	peak298	2	35.41	2.191345	5784733	-253	5784460	5784880	-	PA14_64900	1		Amino acid transport and metabolism	PA4913	PA14_64900	IHMA87_05402	homolog_g5047	-367	5784700	5785120	+	PA14_64910	2		Transcription	PA4914	PA14_64910	IHMA87_05403	homolog_g5048
refseq|NC_008463.1|chromosome	peak72	1	29.78	2.08223	1307055	-85	1306950	1307370	-	PA14_15430	1				PA14_15430		homolog_g5921
