## Supplementary Dataset 2 for "Determination of the Two-Component Systems regulatory network reveals core and accessory regulations across *Pseudomonas aeruginosa* lineages": CS24_RocA2-PA3045_PAO1.tab

chrom	peakID	number_of_putative_targets	log(qvalue)	fold_enrichment	summit_position	dist_to_ATG_target1	prom_start_1	prom_end_1	strand_1	first_gene_ID_1	number_of_genes_in_operon_1	name_1	COG_1	PAO1_ID_1	PA14_ID_1	IHMA87_ID_1	homolog_group_1	putative_target_2
refseq|NC_002516.2|chromosome	peak4	2	1800.36	9.912595	559382	-262	559244	559664	+	PA0500	5	bioB	Coenzyme transport and metabolism	PA0500	PA14_06500	IHMA87_00476	homolog_g519	-304	559058	559478	-	PA0499	3		"Intracellular trafficking, secretion, and vesicular transport"	PA0499			homolog_g518
refseq|NC_002516.2|chromosome	peak38	2	808.07	7.05336	5843916	-116	5843780	5844200	-	PA5190	1		Energy production and conversion	PA5190	PA14_68560	IHMA87_05673	homolog_g5332	-138	5843654	5844074	+	PA5191	1		Function unknown	PA5191	PA14_68570		homolog_g5333
refseq|NC_002516.2|chromosome	peak11	1	729.61	6.95516	1073145	-140	1072885	1073305	+	PA0992	3	cupC1	Cell motility	PA0992	PA14_51470		homolog_g1033
refseq|NC_002516.2|chromosome	peak15	1	587.83	5.65043	1664962	-103	1664665	1665085	+	PA1528	2	zipA	"Cell cycle control, cell division, chromosome partitioning"	PA1528	PA14_44670	IHMA87_03647	homolog_g1574
refseq|NC_002516.2|chromosome	peak33	2	428.92	4.86427	4569843	-220	4569603	4570023	-	PA4086	2	cupB1	Cell motility	PA4086	PA14_11060		homolog_g4182	-253	4569696	4570116	+	PA4087	3		Function unknown	PA4087	PA14_11050	IHMA87_00837	homolog_g4183
refseq|NC_002516.2|chromosome	peak16	1	355.42	5.481055	1828139	-318	1827801	1828221	-	PA1677	1		"Secondary metabolites biosynthesis, transport and catabolism"	PA1677	PA14_42820	IHMA87_03491	homolog_g1726
refseq|NC_002516.2|chromosome	peak26	1	289.95	4.642745	3523950	-62	3523612	3524032	+	PA3139.1	1		Function unknown	PA3139.1			homolog_g3222
refseq|NC_002516.2|chromosome	peak30	1	275.85	4.47769	4160187	-142	4159929	4160349	+	PA3714	1	ttsR	Transcription	PA3714	PA14_16350	IHMA87_01254	homolog_g3808
refseq|NC_002516.2|chromosome	peak32	2	250.8	4.339105	4428224	-94	4428110	4428530	-	PA3947	1	rocR	Signal transduction mechanisms	PA3947	PA14_12810	IHMA87_00999	homolog_g4043	-188	4428012	4428432	+	PA3948	1	rocA1	Transcription	PA3948	PA14_12780	IHMA87_00998	homolog_g4044
refseq|NC_002516.2|chromosome	peak31	1	240.64	4.5181700000000005	4398245	-198	4398027	4398447	-	PA3923	1		Function unknown	PA3923	PA14_13130	IHMA87_01022	homolog_g4019
refseq|NC_002516.2|chromosome	peak40	1	156.47	3.72062	5949757	-147	5949590	5950010	-	PA5284	1		Cell motility	PA5284	PA14_69760		homolog_g5428
refseq|NC_002516.2|chromosome	peak34	2	133.85	3.45526	4663775	-79	4663454	4663874	+	PA4168	1	fpvB	Inorganic ion transport and metabolism	PA4168	PA14_09970		homolog_g4264	-264	4663491	4663911	-	PA4167	1		General function prediction only	PA4167	PA14_09980	IHMA87_00759	homolog_g4263
refseq|NC_002516.2|chromosome	peak10	1	125.32	3.257615	1028103	-69	1027772	1028192	+	PA0938	1		Cell wall/membrane/envelope biogenesis	PA0938	PA14_52130		homolog_g978
refseq|NC_002516.2|chromosome	peak19	1	116.06	3.23464	2701287	-182	2701085	2701505	-	PA2417	1		Transcription	PA2417	PA14_33440	IHMA87_02739	homolog_g2472
refseq|NC_002516.2|chromosome	peak22	2	102.02	3.0977750000000004	3174113	-18	3173731	3174151	+	PA2820	1		Function unknown	PA2820	PA14_27590	IHMA87_02147	homolog_g2890	-201	3173892	3174312	-	PA2819.3	2		Function unknown	PA2819.3			homolog_g2889
refseq|NC_002516.2|chromosome	peak18	1	95.16	3.008465	2176969	-5	2176574	2176994	+	PA1991	2		Energy production and conversion	PA1991	PA14_38750	IHMA87_03130	homolog_g2046
refseq|NC_002516.2|chromosome	peak5	1	54.64	2.457605	664666	-117	664383	664803	+	PA0603	4		Amino acid transport and metabolism	PA0603	PA14_07860	IHMA87_00595	homolog_g624
refseq|NC_002516.2|chromosome	peak0	1	52.8	2.41165	283747	-194	283533	283953	-	PA0251	1		Function unknown	PA0251	PA14_03100		homolog_g264
refseq|NC_002516.2|chromosome	peak23	2	46.99	2.361805	3394789	-27	3394416	3394836	+	PA3031	1		Function unknown	PA3031	PA14_24880	IHMA87_01936	homolog_g3105	-401	3394790	3395210	+	PA3031.1	1		Function unknown	PA3031.1		IHMA87_01935	homolog_g3106
refseq|NC_002516.2|chromosome	peak17	1	40.42	2.24397	1906606	-236	1906442	1906862	+	PA1764	1		Lipid transport and metabolism	PA1764	PA14_41750	IHMA87_03441	homolog_g1813
refseq|NC_002516.2|chromosome	peak9	1	35.05	2.157895	950730	-82	950628	951048	-	PA0869	1	pbpG	Cell wall/membrane/envelope biogenesis	PA0869	PA14_53020	IHMA87_04387	homolog_g904
refseq|NC_002516.2|chromosome	peak20	3	34.61	2.148065	2754596	-6	2754202	2754622	+	PA2453	1		Function unknown	PA2453	PA14_32890	IHMA87_02695	homolog_g2508	-281	2754477	2754897	+	PA2454	2		General function prediction only	PA2454	PA14_32880	IHMA87_02694	homolog_g2509	-151	2754425	2754845	-	PA2451	1		Function unknown	PA2451			homolog_g2506
refseq|NC_002516.2|chromosome	peak28	2	31.14	2.01759	3819877	-81	3819776	3820196	-	PA3412	1		Function unknown	PA3412	PA14_19960	IHMA87_01530	homolog_g3502	-129	3819606	3820026	+	PA3413	1		Function unknown	PA3413	PA14_19950	IHMA87_01529	homolog_g3503
refseq|NC_002516.2|chromosome	peak14	2	30.52	2.06805	1359460	-110	1359330	1359750	-	PA1251	1		Signal transduction mechanisms	PA1251	PA14_48030	IHMA87_03982	homolog_g1295	-130	1359190	1359610	+	PA1252	1		Energy production and conversion	PA1252	PA14_48020	IHMA87_03981	homolog_g1296
refseq|NC_002516.2|chromosome	peak24	2	29.36	2.053335	3421295	4	3421279	3421699	-	PA3056	1		Transcription	PA3056	PA14_24580	IHMA87_01890	homolog_g3131	-130	3421025	3421445	+	PA3057	1		Function unknown	PA3057	PA14_24570	IHMA87_01889	homolog_g3132
