## Supplementary Dataset 2 for "Determination of the Two-Component Systems regulatory network reveals core and accessory regulations across *Pseudomonas aeruginosa* lineages": CS25_CprR-IHMA87_01871_IHMA.tab

chrom	peakID	number_of_putative_targets	log(qvalue)	fold_enrichment	summit_position	dist_to_ATG_target1	prom_start_1	prom_end_1	strand_1	first_gene_ID_1	number_of_genes_in_operon_1	name_1	COG_1	PAO1_ID_1	PA14_ID_1	IHMA87_ID_1	homolog_group_1	putative_target_2
IHMA87_1	peak54	1	664.23	10.054695	1932290	-35	1932235	1932655	-	IHMA87_01799	1					IHMA87_01799	homolog_g6652
IHMA87_1	peak130	1	453.6	8.023060000000001	5295220	-387	5294813	5295233	-	IHMA87_04984	1					IHMA87_04984	homolog_g7447
IHMA87_1	peak56	1	300.33	6.363815	2048743	-122	2048465	2048885	+	IHMA87_01902	2	rocA2	Transcription	PA3045	PA14_24710	IHMA87_01902	homolog_g3120
IHMA87_1	peak28	2	272.06	6.039154999999999	853875	-81	853774	854194	-	IHMA87_00800	3		"Secondary metabolites biosynthesis, transport and catabolism"	PA4121	PA14_10650	IHMA87_00800	homolog_g4217	-138	853613	854033	+	IHMA87_00801	1		Transcription	PA4120	PA14_10660	IHMA87_00801	homolog_g4216
IHMA87_1	peak83	2	176.69	4.836845	3056190	-214	3055956	3056376	-	IHMA87_02837	1	ptxS	Transcription	PA2259	PA14_35370	IHMA87_02837	homolog_g2315	-362	3056152	3056572	+	IHMA87_02838	1	ptxR	Transcription	PA2258	PA14_35380	IHMA87_02838	homolog_g2314
IHMA87_1	peak139	2	100.89	3.72154	5732767	-284	5732463	5732883	-	IHMA87_05402	1		Amino acid transport and metabolism	PA4913	PA14_64900	IHMA87_05402	homolog_g5047	-336	5732703	5733123	+	IHMA87_05403	1		Transcription	PA4914	PA14_64910	IHMA87_05403	homolog_g5048
IHMA87_1	peak96	1	88.96	3.5281650000000004	4262988	-132	4262836	4263256	-	IHMA87_03984	1	aprA	"Secondary metabolites biosynthesis, transport and catabolism"	PA1249	PA14_48060	IHMA87_03984	homolog_g1293
IHMA87_2	peak168	2	70.88	3.206925	150729	-6	150335	150755	+	IHMA87_06279	1					IHMA87_06279	homolog_g7755	-134	150575	150995	-	IHMA87_06278	1					IHMA87_06278	homolog_g7754
IHMA87_1	peak57	1	63.89	3.07131	2068811	-232	2068559	2068979	-	IHMA87_01921	2					IHMA87_01921	homolog_g6672
IHMA87_1	peak159	1	63.56	2.931355	6453891	-118	6453609	6454029	+	IHMA87_06047	3		Inorganic ion transport and metabolism	PA5503	PA14_72620	IHMA87_06047	homolog_g5655
IHMA87_1	peak132	1	55.74	2.72757	5466995	-304	5466671	5467091	-	IHMA87_05138	1		General function prediction only	PA4674	PA14_61840	IHMA87_05138	homolog_g4792
IHMA87_1	peak12	1	55.3	2.9045	596916	-188	596708	597128	-	IHMA87_00554	1					IHMA87_00554	homolog_g6502
IHMA87_1	peak110	1	54.8	2.90003	4727308	-347	4727255	4727675	+	IHMA87_04434	1		Function unknown	PA0825	PA14_53630	IHMA87_04434	homolog_g856
IHMA87_1	peak71	1	50.18	2.808625	2541079	-351	2541030	2541450	+	IHMA87_02426	1					IHMA87_02426	homolog_g6895
IHMA87_1	peak118	1	48.44	2.7650550000000003	5145538	-202	5145340	5145760	+	IHMA87_04822	1		Amino acid transport and metabolism	PA4500	PA14_58390	IHMA87_04822	homolog_g4610
IHMA87_1	peak38	1	47.65	2.6897450000000003	1220002	-67	1219669	1220089	+	IHMA87_01127	1					IHMA87_01127	homolog_g6595
