## Supplementary Dataset 2 for "Determination of the Two-Component Systems regulatory network reveals core and accessory regulations across *Pseudomonas aeruginosa* lineages": CS25_CprR-PA14_24350_PA14.tab

chrom	peakID	number_of_putative_targets	log(qvalue)	fold_enrichment	summit_position	dist_to_ATG_target1	prom_start_1	prom_end_1	strand_1	first_gene_ID_1	number_of_genes_in_operon_1	name_1	COG_1	PAO1_ID_1	PA14_ID_1	IHMA87_ID_1	homolog_group_1	putative_target_2
refseq|NC_008463.1|chromosome	peak86	2	972.98	10.615445	3389892	-143	3389635	3390055	+	PA14_38000	2				PA14_38000		homolog_g6143	-185	3389687	3390107	-	PA14_37990	2		Transcription	PA2050	PA14_37990		homolog_g2105
refseq|NC_008463.1|chromosome	peak31	1	770.33	9.155205	1578343	-74	1578249	1578669	-	PA14_18370	8	arnB	Cell wall/membrane/envelope biogenesis	PA3552	PA14_18370		homolog_g3644
refseq|NC_008463.1|chromosome	peak21	2	534.36	7.46284	918375	-86	918269	918689	-	PA14_10650	3		"Secondary metabolites biosynthesis, transport and catabolism"	PA4121	PA14_10650	IHMA87_00800	homolog_g4217	-134	918109	918529	+	PA14_10660	1		Transcription	PA4120	PA14_10660	IHMA87_00801	homolog_g4216
refseq|NC_008463.1|chromosome	peak146	2	146.31	3.86113	5514823	-32	5514771	5515191	-	PA14_61845	2			PA4674.1	PA14_61845		homolog_g4793	-297	5514720	5515140	+	PA14_61850	1		Coenzyme transport and metabolism	PA4675	PA14_61850	IHMA87_05141	homolog_g4794
refseq|NC_008463.1|chromosome	peak163	1	125.74	3.54831	6468439	-108	6468147	6468567	+	PA14_72620	3		Inorganic ion transport and metabolism	PA5503	PA14_72620	IHMA87_06047	homolog_g5655
refseq|NC_008463.1|chromosome	peak115	2	113.15	3.380455	4587443	-155	4587268	4587688	-	PA14_51600	1		Function unknown	PA0981	PA14_51600	IHMA87_04985	homolog_g1022	-398	4587441	4587861	+	PA14_51620	2				PA14_51620		homolog_g6216
refseq|NC_008463.1|chromosome	peak113	2	89.39	3.0709150000000003	4586051	-180	4585851	4586271	-	PA14_51570	1				PA14_51570		homolog_g6213	-191	4585842	4586262	+	PA14_51590	1				PA14_51590		homolog_g6215
refseq|NC_008463.1|chromosome	peak138	2	85.03	3.06666	5341162	-14	5341128	5341548	-	PA14_59970	1				PA14_59970		homolog_g6361	-195	5340957	5341377	+	PA14_59980	2				PA14_59980		homolog_g6362
refseq|NC_008463.1|chromosome	peak98	1	84.67	3.064735	3946389	-53	3946316	3946736	-	PA14_44311	1				PA14_44311	IHMA87_03613	homolog_g6169
refseq|NC_008463.1|chromosome	peak97	1	62.08	2.683685	3831766	-120	3831486	3831906	+	PA14_43070	4				PA14_43070		homolog_g6162
refseq|NC_008463.1|chromosome	peak104	1	60.67	2.56454	4279055	-91	4278944	4279364	-	PA14_48060	1	aprA	"Secondary metabolites biosynthesis, transport and catabolism"	PA1249	PA14_48060	IHMA87_03984	homolog_g1293
refseq|NC_008463.1|chromosome	peak20	2	57.32	2.65082	901275	-81	901174	901594	-	PA14_10440	1		Function unknown	PA4137	PA14_10440	IHMA87_00784	homolog_g4233	-284	901159	901579	+	PA14_10470	1		Carbohydrate transport and metabolism	PA4136	PA14_10470	IHMA87_00785	homolog_g4232
refseq|NC_008463.1|chromosome	peak125	1	52.31	2.562485	5200507	-150	5200257	5200677	+	PA14_58390	1		Amino acid transport and metabolism	PA4500	PA14_58390	IHMA87_04822	homolog_g4610
refseq|NC_008463.1|chromosome	peak73	2	51.79	2.557	2803225	-161	2803044	2803464	-	PA14_32250	1		Function unknown	PA2506	PA14_32250	IHMA87_02645	homolog_g2561	-202	2803027	2803447	+	PA14_32270	1	opdT	Function unknown	PA2505	PA14_32270	IHMA87_02646	homolog_g2560
refseq|NC_008463.1|chromosome	peak149	1	47.76	2.468865	5659282	-35	5659227	5659647	-	PA14_63470	1		"Secondary metabolites biosynthesis, transport and catabolism"	PA4803	PA14_63470	IHMA87_05285	homolog_g4937
refseq|NC_008463.1|chromosome	peak33	2	44.93	2.368975	1684887	-29	1684516	1684936	+	PA14_19490	1		"Posttranslational modification, protein turnover, chaperones"	PA3450	PA14_19490	IHMA87_01500	homolog_g3541	-177	1684690	1685110	-	PA14_19480	1		Function unknown	PA3451	PA14_19480	IHMA87_01499	homolog_g3542
refseq|NC_008463.1|chromosome	peak10	2	39.88	2.34467	612253	-68	611921	612341	+	PA14_07070	1		Inorganic ion transport and metabolism	PA0545	PA14_07070	IHMA87_00523	homolog_g565	-137	612096	612516	-	PA14_07060	1		General function prediction only	PA0544	PA14_07060	IHMA87_00522	homolog_g564
