## Supplementary Dataset 2 for "Determination of the Two-Component Systems regulatory network reveals core and accessory regulations across *Pseudomonas aeruginosa* lineages": CS25_CprR-PA3077_PAO1.tab

chrom	peakID	number_of_putative_targets	log(qvalue)	fold_enrichment	summit_position	dist_to_ATG_target1	prom_start_1	prom_end_1	strand_1	first_gene_ID_1	number_of_genes_in_operon_1	name_1	COG_1	PAO1_ID_1	PA14_ID_1	IHMA87_ID_1	homolog_group_1	putative_target_2
refseq|NC_002516.2|chromosome	peak1	2	163.12	9.03759	2244306	-142	2244144	2244564	-	PA2049	1		Function unknown	PA2049	PA14_38010		homolog_g2104	-186	2244092	2244512	+	PA2050	2		Transcription	PA2050	PA14_37990		homolog_g2105
refseq|NC_002516.2|chromosome	peak5	1	144.16	6.105465	3523949	-63	3523612	3524032	+	PA3139.1	1		Function unknown	PA3139.1			homolog_g3222
refseq|NC_002516.2|chromosome	peak8	2	117.24	9.54529	4609483	-84	4609167	4609587	+	PA4121	3		"Secondary metabolites biosynthesis, transport and catabolism"	PA4121	PA14_10650	IHMA87_00800	homolog_g4217	-136	4609327	4609747	-	PA4120	1		Transcription	PA4120	PA14_10660	IHMA87_00801	homolog_g4216
refseq|NC_002516.2|chromosome	peak7	1	92.69	6.83268	3979797	-63	3979460	3979880	+	PA3552	8	arnB	Cell wall/membrane/envelope biogenesis	PA3552	PA14_18370		homolog_g3644
refseq|NC_002516.2|chromosome	peak9	2	20.76	3.607735	5242867	-308	5242539	5242959	-	PA4674	1		General function prediction only	PA4674	PA14_61840	IHMA87_05138	homolog_g4792	-311	5242778	5243198	+	PA4675	1		Coenzyme transport and metabolism	PA4675	PA14_61850	IHMA87_05141	homolog_g4794
