## Supplementary Dataset 2 for "Determination of the Two-Component Systems regulatory network reveals core and accessory regulations across *Pseudomonas aeruginosa* lineages": CS26_GltR-IHMA87_01753_IHMA.tab

chrom	peakID	number_of_putative_targets	log(qvalue)	fold_enrichment	summit_position	dist_to_ATG_target1	prom_start_1	prom_end_1	strand_1	first_gene_ID_1	number_of_genes_in_operon_1	name_1	COG_1	PAO1_ID_1	PA14_ID_1	IHMA87_ID_1	homolog_group_1	putative_target_2
IHMA87_1	peak26	1	46542.19	216.81922	1884022	-116	1883738	1884158	+	IHMA87_01756	4	gltB	Carbohydrate transport and metabolism	PA3190	PA14_22980	IHMA87_01756	homolog_g3273
IHMA87_1	peak31	1	898.67	12.094685	2108749	-29	2108378	2108798	+	IHMA87_01958	1		Function unknown	PA3009	PA14_25140	IHMA87_01958	homolog_g3083
IHMA87_1	peak79	2	178.62	4.82724	6274565	-61	6274226	6274646	+	IHMA87_05886	2	phoB	Signal transduction mechanisms	PA5360	PA14_70750	IHMA87_05886	homolog_g5505	-115	6274430	6274850	-	IHMA87_05885	1		Function unknown	PA5359	PA14_70740	IHMA87_05885	homolog_g5504
IHMA87_1	peak34	1	82.74	3.17432	2413520	-46	2413454	2413874	-	IHMA87_02278	1					IHMA87_02278	homolog_g6801
IHMA87_1	peak15	1	80.66	3.36069	767891	-6	767497	767917	+	IHMA87_00726	1	phzM	"Translation, ribosomal structure and biogenesis"	PA4209	PA14_09490	IHMA87_00726	homolog_g4305
IHMA87_1	peak33	2	72.48	3.240715	2400896	-16	2400860	2401280	-	IHMA87_02262	2	copR	Signal transduction mechanisms	PA2809	PA14_27810	IHMA87_02262	homolog_g2876	-109	2400605	2401025	+	IHMA87_02263	1	ptrA	Function unknown	PA2808	PA14_27830	IHMA87_02263	homolog_g2875
IHMA87_1	peak21	1	67.27	3.146345	1176415	-66	1176081	1176501	+	IHMA87_01091	1		Signal transduction mechanisms	PA3858	PA14_14100	IHMA87_01091	homolog_g3953
IHMA87_1	peak30	1	64.06	3.089155	1932295	-40	1932235	1932655	-	IHMA87_01799	1					IHMA87_01799	homolog_g6652
IHMA87_1	peak74	1	55.94	2.8917900000000003	6147166	-185	6146951	6147371	+	IHMA87_05777	1					IHMA87_05777	homolog_g7520
IHMA87_1	peak40	1	55.57	2.90676	2769181	-58	2769103	2769523	-	IHMA87_02628	2	czcR	Signal transduction mechanisms	PA2523	PA14_31960	IHMA87_02628	homolog_g2578
IHMA87_1	peak19	1	49.39	2.785715	1047686	-11	1047655	1048075	-	IHMA87_00985	1					IHMA87_00985	homolog_g6575
IHMA87_1	peak64	2	44.54	2.678675	5419461	-124	5419185	5419605	+	IHMA87_05087	1	hprA	Coenzyme transport and metabolism	PA4626	PA14_61210	IHMA87_05087	homolog_g4742	-196	5419245	5419665	-	IHMA87_05086	2		"Intracellular trafficking, secretion, and vesicular transport"	PA4625	PA14_61200	IHMA87_05086	homolog_g4741
IHMA87_1	peak2	1	40.99	2.60804	147997	-256	147721	148141	-	IHMA87_00126	1		Transcription	PA0123	PA14_01500	IHMA87_00126	homolog_g135
IHMA87_1	peak38	2	40.11	2.594265	2631647	-113	2631514	2631934	-	IHMA87_02494	1	cspD	Transcription	PA2622	PA14_30200	IHMA87_02494	homolog_g2683	-114	2631361	2631781	+	IHMA87_02495	2				PA14_30210	IHMA87_02495	homolog_g6041
IHMA87_1	peak45	1	37.49	2.4719800000000003	3071202	-75	3070877	3071297	+	IHMA87_02852	1		Function unknown	PA2245	PA14_35550	IHMA87_02852	homolog_g2301
IHMA87_1	peak3	1	34.36	2.462515	293340	-261	293201	293621	+	IHMA87_00263	1	desA	Lipid transport and metabolism	PA0286	PA14_03730	IHMA87_00263	homolog_g300
IHMA87_1	peak23	2	31.87	2.371845	1480516	-39	1480155	1480575	+	IHMA87_01369	2		"Translation, ribosomal structure and biogenesis"	PA3601	PA14_17700	IHMA87_01369	homolog_g3694	-204	1480292	1480712	-	IHMA87_01368	1		Amino acid transport and metabolism	PA3602	PA14_17690	IHMA87_01368	homolog_g3695
IHMA87_1	peak82	1	31.53	2.365775	6383437	-110	6383147	6383567	+	IHMA87_05980	1		Function unknown	PA5446	PA14_71900	IHMA87_05980	homolog_g5596
IHMA87_1	peak53	1	28.8	2.323495	4667518	-127	4667245	4667665	+	IHMA87_04381	2	exlB				IHMA87_04381	homolog_g7336
IHMA87_1	peak65	1	27.86	2.304205	5484673	-13	5484286	5484706	+	IHMA87_05153	2	hitA	Inorganic ion transport and metabolism	PA4687	PA14_62000	IHMA87_05153	homolog_g4806
IHMA87_1	peak25	1	23.88	2.183935	1793048	-215	1792863	1793283	+	IHMA87_01660	1	oprP	Inorganic ion transport and metabolism	PA3279	PA14_21620	IHMA87_01660	homolog_g3365
IHMA87_1	peak72	1	23.3	2.186675	5924576	-340	5924216	5924636	-	IHMA87_05560	2	opgG	Inorganic ion transport and metabolism	PA5078	PA14_67090	IHMA87_05560	homolog_g5214
IHMA87_1	peak36	1	23.15	2.08772	2509261	-349	2508892	2509312	-	IHMA87_02392	1					IHMA87_02392	homolog_g6862
IHMA87_1	peak44	2	20.54	2.10778	3064452	-67	3064119	3064539	+	IHMA87_02845	1		Function unknown	PA2251	PA14_35470	IHMA87_02845	homolog_g2307	-102	3064330	3064750	-	IHMA87_02844	1		Amino acid transport and metabolism	PA2252	PA14_35460	IHMA87_02844	homolog_g2308
IHMA87_1	peak24	2	18.75	2.06273	1711184	-79	1711085	1711505	-	IHMA87_01581	1		Function unknown	PA3367	PA14_20550	IHMA87_01581	homolog_g3456	-188	1710972	1711392	+	IHMA87_01582	1	amiE	General function prediction only	PA3366	PA14_20560	IHMA87_01582	homolog_g3454
IHMA87_1	peak71	1	16.56	1.906675	5841788	-33	5841735	5842155	-	IHMA87_05497	1	ilvE	Coenzyme transport and metabolism	PA5013	PA14_66260	IHMA87_05497	homolog_g5149
IHMA87_1	peak41	1	15.71	1.962535	2803868	-123	2803725	2804145	-	IHMA87_02657	3	mexE	Cell wall/membrane/envelope biogenesis	PA2493	PA14_32400	IHMA87_02657	homolog_g2548
IHMA87_1	peak81	1	14.91	1.928055	6291367	-383	6290964	6291384	-	IHMA87_05899	1					IHMA87_05899	homolog_g7566
IHMA87_1	peak1	1	14.85	1.919375	62808	-221	62629	63049	+	IHMA87_00046	1					IHMA87_00046	homolog_g6470
IHMA87_1	peak51	2	13.07	1.878395	4545407	-22	4545365	4545785	-	IHMA87_04251	1					IHMA87_04251	homolog_g7300	-220	4545227	4545647	+	IHMA87_04252	1					IHMA87_04252	homolog_g7301
IHMA87_1	peak9	1	12.48	1.81561	690121	-383	690104	690524	+	IHMA87_00646	1					IHMA87_00646	homolog_g6520
IHMA87_1	peak70	3	12.05	1.832845	5761237	-22	5760859	5761279	+	IHMA87_05428	1					IHMA87_05428	homolog_g7497	-183	5761034	5761454	-	IHMA87_05427	2	rnr	Transcription	PA4937	PA14_65200	IHMA87_05427	homolog_g5071	-238	5761075	5761495	+	IHMA87_05429	1					IHMA87_05429	homolog_g7498
IHMA87_1	peak63	1	9.87	1.764425	5306923	17	5306920	5307340	-	IHMA87_04995	3					IHMA87_04995	homolog_g7451
IHMA87_1	peak73	2	9.64	1.755095	6100160	5	6100145	6100565	-	IHMA87_05727	2	hemB	Coenzyme transport and metabolism	PA5243	PA14_69240	IHMA87_05727	homolog_g5387	-147	6099907	6100327	+	IHMA87_05728	1		Function unknown	PA5244	PA14_69250	IHMA87_05728	homolog_g5388
