## Supplementary Dataset 2 for "Determination of the Two-Component Systems regulatory network reveals core and accessory regulations across *Pseudomonas aeruginosa* lineages": CS26_GltR-PA14_22940_PA14.tab

chrom	peakID	number_of_putative_targets	log(qvalue)	fold_enrichment	summit_position	dist_to_ATG_target1	prom_start_1	prom_end_1	strand_1	first_gene_ID_1	number_of_genes_in_operon_1	name_1	COG_1	PAO1_ID_1	PA14_ID_1	IHMA87_ID_1	homolog_group_1	putative_target_2
refseq|NC_008463.1|chromosome	peak26	1	4438.9	30.633245	1992194	-112	1991906	1992326	+	PA14_22980	4	gltB	Carbohydrate transport and metabolism	PA3190	PA14_22980	IHMA87_01756	homolog_g3273
refseq|NC_008463.1|chromosome	peak46	1	39.85	1.7883950000000002	3176675	-60	3176595	3177015	-	PA14_35720	1				PA14_35720		homolog_g6105
refseq|NC_008463.1|chromosome	peak73	1	33.21	2.116905	5119709	-122	5119567	5119987	-	PA14_57460	16		Function unknown	PA4421	PA14_57460	IHMA87_04739	homolog_g4529
refseq|NC_008463.1|chromosome	peak62	2	32.74	2.1951	4562466	-371	4562437	4562857	+	PA14_51340	1	mvfR	Transcription	PA1003	PA14_51340	IHMA87_04224	homolog_g1044	-378	4562068	4562488	-	PA14_51330	1	nadA	Coenzyme transport and metabolism	PA1004	PA14_51330	IHMA87_04223	homolog_g1045
refseq|NC_008463.1|chromosome	peak7	2	28.47	2.139875	348640	-60	348560	348980	-	PA14_03860	1	spuI	Amino acid transport and metabolism	PA0296	PA14_03860		homolog_g310	-219	348459	348879	+	PA14_03870	3	spuA	General function prediction only	PA0297	PA14_03870	IHMA87_00275	homolog_g312
refseq|NC_008463.1|chromosome	peak42	1	25.89	2.047115	2867992	-308	2867900	2868320	+	PA14_32820	1				PA14_32820		homolog_g6087
refseq|NC_008463.1|chromosome	peak2	1	25.04	1.986285	141467	-286	141161	141581	-	PA14_01500	1		Transcription	PA0123	PA14_01500	IHMA87_00126	homolog_g135
refseq|NC_008463.1|chromosome	peak51	1	23.43	2.011165	3831643	-243	3831486	3831906	+	PA14_43070	4				PA14_43070		homolog_g6162
refseq|NC_008463.1|chromosome	peak14	1	21.51	1.930475	1635356	-123	1635213	1635633	-	PA14_18960	1				PA14_18960		homolog_g5948
refseq|NC_008463.1|chromosome	peak57	2	20.56	1.96163	4353283	-4	4352887	4353307	+	PA14_49020	1				PA14_49020		homolog_g6196	-124	4353139	4353559	-	PA14_49010	4				PA14_49010		homolog_g6195
refseq|NC_008463.1|chromosome	peak82	1	20.24	1.91695	5304917	3	5304900	5305320	-	PA14_59610	1				PA14_59610		homolog_g6328
refseq|NC_008463.1|chromosome	peak27	1	19.41	1.91579	2030661	14	2030247	2030667	+	PA14_23390	3				PA14_23390		homolog_g5989
refseq|NC_008463.1|chromosome	peak87	2	18.28	1.90386	5427951	-79	5427630	5428050	+	PA14_60860	1	nfxB	Transcription	PA4600	PA14_60860		homolog_g4716	-82	5427849	5428269	-	PA14_60850	3	mexC	Cell wall/membrane/envelope biogenesis	PA4599	PA14_60850	IHMA87_05059	homolog_g4715
refseq|NC_008463.1|chromosome	peak34	1	17.03	1.865135	2478970	-309	2478879	2479299	+	PA14_28800	1				PA14_28800		homolog_g6028
refseq|NC_008463.1|chromosome	peak64	3	14.78	1.74939	4587655	-46	4587589	4588009	-	PA14_51610	1		Function unknown	PA0980	PA14_51610		homolog_g1021	-186	4587441	4587861	+	PA14_51620	2				PA14_51620		homolog_g6216	-367	4587268	4587688	-	PA14_51600	1		Function unknown	PA0981	PA14_51600	IHMA87_04985	homolog_g1022
refseq|NC_008463.1|chromosome	peak15	1	14.29	1.80568	1922960	-265	1922675	1923095	-	PA14_22080	1				PA14_22080		homolog_g5959
refseq|NC_008463.1|chromosome	peak33	1	14.23	1.81124	2422135	-384	2421731	2422151	-	PA14_27980	1		"Translation, ribosomal structure and biogenesis"	PA2795	PA14_27980	IHMA87_02276	homolog_g2862
refseq|NC_008463.1|chromosome	peak86	2	14.22	1.7959299999999998	5331756	-66	5331670	5332090	-	PA14_59845	1				PA14_59845		homolog_g6349	-107	5331463	5331883	+	PA14_59850	1				PA14_59850	IHMA87_04972	homolog_g6350
refseq|NC_008463.1|chromosome	peak55	1	14.07	1.770425	4279032	-68	4278944	4279364	-	PA14_48060	1	aprA	"Secondary metabolites biosynthesis, transport and catabolism"	PA1249	PA14_48060	IHMA87_03984	homolog_g1293
refseq|NC_008463.1|chromosome	peak37	1	13.38	1.75637	2721801	-60	2721461	2721881	+	PA14_31290	1	lecA	Function unknown	PA2570	PA14_31290		homolog_g2627
refseq|NC_008463.1|chromosome	peak72	2	13.01	1.76191	4994297	-112	4994009	4994429	+	PA14_55940	1	flp	"Intracellular trafficking, secretion, and vesicular transport"	PA4306	PA14_55940	IHMA87_04607	homolog_g4413	-298	4993979	4994399	-	PA14_55930	7	rcpC	"Intracellular trafficking, secretion, and vesicular transport"	PA4305	PA14_55930	IHMA87_04606	homolog_g4412
refseq|NC_008463.1|chromosome	peak71	1	12.76	1.76884	4983841	-136	4983577	4983997	+	PA14_55810	1	pprB	Transcription	PA4296	PA14_55810	IHMA87_04597	homolog_g4403
refseq|NC_008463.1|chromosome	peak56	1	12.08	1.730265	4345145	-64	4345061	4345481	-	PA14_48870	1		"Cell cycle control, cell division, chromosome partitioning"	PA1192	PA14_48870	IHMA87_04024	homolog_g1236
refseq|NC_008463.1|chromosome	peak30	1	11.87	1.685515	2041226	-384	2041210	2041630	+	PA14_23470	1	wbpM	Carbohydrate transport and metabolism	PA3141	PA14_23470	IHMA87_01797	homolog_g3224
refseq|NC_008463.1|chromosome	peak1	1	11.61	1.64519	64303	-362	64265	64685	+	PA14_00640	1	phzH	Amino acid transport and metabolism	PA0051	PA14_00640		homolog_g63
refseq|NC_008463.1|chromosome	peak50	1	11.57	1.707955	3777594	-68	3777506	3777926	-	PA14_42390	1	exsA	Transcription	PA1713	PA14_42390		homolog_g1762
refseq|NC_008463.1|chromosome	peak60	2	11.04	1.69699	4405565	-31	4405514	4405934	-	PA14_49520	2				PA14_49520	IHMA87_02908	homolog_g6201	-389	4405554	4405974	+	PA14_49530	1		Function unknown	PA1149	PA14_49530	IHMA87_04068	homolog_g1193
refseq|NC_008463.1|chromosome	peak88	1	10.6	1.69016	5486895	-136	5486631	5487051	+	PA14_61500	6		Function unknown	PA4648	PA14_61500		homolog_g4764
refseq|NC_008463.1|chromosome	peak81	1	10.4	1.6287499999999997	5303471	-14	5303085	5303505	+	PA14_59590	1				PA14_59590		homolog_g6326
refseq|NC_008463.1|chromosome	peak96	2	9.85	1.665825	6324414	-149	6324163	6324583	+	PA14_70980	1	betT1	Cell wall/membrane/envelope biogenesis	PA5375	PA14_70980	IHMA87_05906	homolog_g5525	-184	6324210	6324630	-	PA14_70970	3	betI	Transcription	PA5374	PA14_70970	IHMA87_05905	homolog_g5524
refseq|NC_008463.1|chromosome	peak70	2	9.64	1.65733	4983383	9	4982974	4983394	+	PA14_55800	1	fppA	"Intracellular trafficking, secretion, and vesicular transport"	PA4295	PA14_55800	IHMA87_04596	homolog_g4402	-73	4983290	4983710	-	PA14_55790	1		Function unknown	PA4294	PA14_55790	IHMA87_04595	homolog_g4401
refseq|NC_008463.1|chromosome	peak80	1	9.45	1.650775	5299600	-90	5299290	5299710	+	PA14_59550	1				PA14_59550		homolog_g6322
refseq|NC_008463.1|chromosome	peak23	1	9.23	1.6210749999999998	1933942	-122	1933800	1934220	-	PA14_22140	1				PA14_22140		homolog_g5965
refseq|NC_008463.1|chromosome	peak61	2	9.22	1.64034	4413519	-231	4413268	4413688	-	PA14_49590	1		Transcription	PA1145	PA14_49590		homolog_g1189	-263	4413382	4413802	+	PA14_49610	1		Carbohydrate transport and metabolism	PA1144	PA14_49610	IHMA87_04069	homolog_g1188
refseq|NC_008463.1|chromosome	peak65	1	9.0	1.641765	4695854	-15	4695469	4695889	+	PA14_52960	1		Function unknown	PA0874	PA14_52960	IHMA87_04380	homolog_g909
refseq|NC_008463.1|chromosome	peak9	1	8.53	1.6192449999999998	898134	-222	897892	898312	-	PA14_10380	1		Function unknown	PA4139	PA14_10380	IHMA87_00782	homolog_g4235
refseq|NC_008463.1|chromosome	peak4	1	8.25	1.610815	282764	-349	282395	282815	-	PA14_03190	1		Function unknown	PA0259	PA14_03190	IHMA87_01086	homolog_g272
refseq|NC_008463.1|chromosome	peak74	1	7.86	1.59633	5217229	-123	5217086	5217506	-	PA14_58560	1		Function unknown	PA4513	PA14_58560	IHMA87_04835	homolog_g4623
refseq|NC_008463.1|chromosome	peak47	1	7.85	1.5982150000000002	3190697	-291	3190588	3191008	+	PA14_35860	3				PA14_35860		homolog_g6119
