## Supplementary Dataset 2 for "Determination of the Two-Component Systems regulatory network reveals core and accessory regulations across *Pseudomonas aeruginosa* lineages": CS26_GltR-PA3192_PAO1.tab

chrom	peakID	number_of_putative_targets	log(qvalue)	fold_enrichment	summit_position	dist_to_ATG_target1	prom_start_1	prom_end_1	strand_1	first_gene_ID_1	number_of_genes_in_operon_1	name_1	COG_1	PAO1_ID_1	PA14_ID_1	IHMA87_ID_1	homolog_group_1	putative_target_2
refseq|NC_002516.2|chromosome	peak29	1	17523.46	75.69841	3581756	-110	3581626	3582046	-	PA3190	4	gltB	Carbohydrate transport and metabolism	PA3190	PA14_22980	IHMA87_01756	homolog_g3273
refseq|NC_002516.2|chromosome	peak50	2	204.19	4.57126	6026724	-50	6026654	6027074	-	PA5359	1		Function unknown	PA5359	PA14_70740	IHMA87_05885	homolog_g5504	-55	6026379	6026799	+	PA5360	2	phoB	Signal transduction mechanisms	PA5360	PA14_70750	IHMA87_05886	homolog_g5505
refseq|NC_002516.2|chromosome	peak20	1	165.11	4.120825	2747331	-258	2747053	2747473	-	PA2446	5	gcvH2	Amino acid transport and metabolism	PA2446	PA14_32985	IHMA87_02701	homolog_g2501
refseq|NC_002516.2|chromosome	peak22	2	90.1	2.9533050000000003	2894762	-23	2894719	2895139	-	PA2560	1		Function unknown	PA2560	PA14_31420		homolog_g2616	-146	2894508	2894928	+	PA2561	1	ctpH	Cell motility	PA2561	PA14_31400	IHMA87_02586	homolog_g2617
refseq|NC_002516.2|chromosome	peak25	2	72.75	2.928885	3162688	-17	3162305	3162725	+	PA2809	2	copR	Signal transduction mechanisms	PA2809	PA14_27810	IHMA87_02262	homolog_g2876	-109	3162559	3162979	-	PA2808	1	ptrA	Function unknown	PA2808	PA14_27830	IHMA87_02263	homolog_g2875
refseq|NC_002516.2|chromosome	peak27	1	67.22	2.8441600000000005	3400616	-68	3400284	3400704	+	PA3038	1	opdQ	Function unknown	PA3038	PA14_24790	IHMA87_01910	homolog_g3113
refseq|NC_002516.2|chromosome	peak42	1	63.33	2.781095	5257689	-7	5257296	5257716	+	PA4687	2	hitA	Inorganic ion transport and metabolism	PA4687	PA14_62000	IHMA87_05153	homolog_g4806
refseq|NC_002516.2|chromosome	peak30	1	49.9	2.5612700000000004	3672772	-223	3672529	3672949	-	PA3279	1	oprP	Inorganic ion transport and metabolism	PA3279	PA14_21620	IHMA87_01660	homolog_g3365
refseq|NC_002516.2|chromosome	peak31	1	49.78	2.53809	3688810	-160	3688630	3689050	-	PA3294	3		Function unknown	PA3294	PA14_21450		homolog_g3380
refseq|NC_002516.2|chromosome	peak26	1	41.93	2.41324	3369301	-32	3369249	3369669	-	PA3009	1		Function unknown	PA3009	PA14_25140	IHMA87_01958	homolog_g3083
refseq|NC_002516.2|chromosome	peak47	1	38.93	2.296165	5632853	17	5632850	5633270	-	PA5013	1	ilvE	Coenzyme transport and metabolism	PA5013	PA14_66260	IHMA87_05497	homolog_g5149
refseq|NC_002516.2|chromosome	peak48	1	36.16	2.301	5718797	-372	5718405	5718825	-	PA5078	2	opgG	Inorganic ion transport and metabolism	PA5078	PA14_67090	IHMA87_05560	homolog_g5214
refseq|NC_002516.2|chromosome	peak21	1	30.21	2.045355	2843765	-53	2843418	2843838	+	PA2523	2	czcR	Signal transduction mechanisms	PA2523	PA14_31960	IHMA87_02628	homolog_g2578
refseq|NC_002516.2|chromosome	peak16	2	25.88	2.07968	2479203	-73	2479110	2479530	-	PA2251	1		Function unknown	PA2251	PA14_35470	IHMA87_02845	homolog_g2307	-96	2478899	2479319	+	PA2252	1		Amino acid transport and metabolism	PA2252	PA14_35460	IHMA87_02844	homolog_g2308
refseq|NC_002516.2|chromosome	peak23	2	25.22	1.943445	2965079	-104	2964955	2965375	-	PA2621	2		Function unknown	PA2621			homolog_g2682	-122	2964801	2965221	+	PA2622	1	cspD	Transcription	PA2622	PA14_30200	IHMA87_02494	homolog_g2683
refseq|NC_002516.2|chromosome	peak46	1	24.63	2.05412	5593520	-96	5593404	5593824	-	PA4980	5		Lipid transport and metabolism	PA4980	PA14_65840		homolog_g5116
refseq|NC_002516.2|chromosome	peak32	2	22.1	1.93004	4036031	-10	4036001	4036421	-	PA3601	2		"Translation, ribosomal structure and biogenesis"	PA3601	PA14_17700	IHMA87_01369	homolog_g3694	-234	4035865	4036285	+	PA3602	1		Amino acid transport and metabolism	PA3602	PA14_17690	IHMA87_01368	homolog_g3695
refseq|NC_002516.2|chromosome	peak49	2	21.3	1.93948	5995903	-92	5995791	5996211	-	PA5324	1	sphR	Transcription	PA5324	PA14_70290	IHMA87_05849	homolog_g5469	-133	5995636	5996056	+	PA5325	1	sphA	Energy production and conversion	PA5325	PA14_70300	IHMA87_05850	homolog_g5470
