## Supplementary Dataset 2 for "Determination of the Two-Component Systems regulatory network reveals core and accessory regulations across *Pseudomonas aeruginosa* lineages": CS27_CpxR-IHMA87_01740_IHMA.tab

chrom	peakID	number_of_putative_targets	log(qvalue)	fold_enrichment	summit_position	dist_to_ATG_target1	prom_start_1	prom_end_1	strand_1	first_gene_ID_1	number_of_genes_in_operon_1	name_1	COG_1	PAO1_ID_1	PA14_ID_1	IHMA87_ID_1	homolog_group_1	putative_target_2
IHMA87_1	peak71	2	172595.18	892.436555	3342500	-31	3342131	3342551	+	IHMA87_03102	5	liuR	Transcription	PA2016	PA14_38430	IHMA87_03102	homolog_g2071	-110	3342370	3342790	-	IHMA87_03101	1		Function unknown	PA2017	PA14_38420	IHMA87_03101	homolog_g2072
IHMA87_1	peak22	1	164940.14	858.58908	912468	-53	912395	912815	-	IHMA87_00849	2		Function unknown	PA4076	PA14_11160	IHMA87_00849	homolog_g4172
IHMA87_1	peak30	2	161940.48	843.838655	1510482	-88	1510374	1510794	-	IHMA87_01396	1		Energy production and conversion	PA3575	PA14_18060	IHMA87_01396	homolog_g3668	-94	1510176	1510596	+	IHMA87_01397	1			PA3574.1	PA14_18070	IHMA87_01397	homolog_g3667
IHMA87_1	peak37	1	72393.8	427.26779	1870577	-95	1870462	1870882	-	IHMA87_01739	1		Inorganic ion transport and metabolism	PA3205	PA14_22740	IHMA87_01739	homolog_g3288
IHMA87_1	peak5	2	51566.05	323.760545	440771	-78	440673	441093	-	IHMA87_00404	1	mexR	Transcription	PA0424	PA14_05520	IHMA87_00404	homolog_g442	-197	440568	440988	+	IHMA87_00405	3	mexA	Cell wall/membrane/envelope biogenesis	PA0425	PA14_05530	IHMA87_00405	homolog_g443
IHMA87_1	peak56	1	26589.18	187.77112	2721119	-103	2720996	2721416	-	IHMA87_02590	1		Function unknown	PA2558	PA14_31460	IHMA87_02590	homolog_g2613
IHMA87_1	peak57	2	19896.42	148.470505	2757539	-98	2757237	2757657	+	IHMA87_02622	4	muxA	Cell wall/membrane/envelope biogenesis	PA2528	PA14_31870	IHMA87_02622	homolog_g2583	-155	2757364	2757784	-	IHMA87_02621	2		General function prediction only	PA2529	PA14_31850	IHMA87_02621	homolog_g2584
IHMA87_1	peak97	1	19024.16	143.05973	4601065	-73	4600738	4601158	+	IHMA87_04313	1		General function prediction only	PA0924	PA14_52300	IHMA87_04313	homolog_g964
IHMA87_1	peak100	1	17176.77	130.25530500000002	4667544	-101	4667245	4667665	+	IHMA87_04381	2	exlB				IHMA87_04381	homolog_g7336
IHMA87_1	peak96	1	12253.98	100.736405	4594018	-172	4593826	4594246	-	IHMA87_04306	1	pirA	Inorganic ion transport and metabolism	PA0931	PA14_52230	IHMA87_04306	homolog_g971
IHMA87_1	peak43	1	8433.12	75.57552999999999	2023819	-169	2023588	2024008	+	IHMA87_01882	2	pelA	Function unknown	PA3064	PA14_24480	IHMA87_01882	homolog_g3139
IHMA87_1	peak117	2	7714.22	68.142	5164764	-68	5164432	5164852	+	IHMA87_04837	2		Function unknown	PA4515	PA14_58580	IHMA87_04837	homolog_g4625	-103	5164641	5165061	-	IHMA87_04836	1					IHMA87_04836	homolog_g7384
IHMA87_1	peak101	2	5422.04	53.90728	4676170	-142	4675912	4676332	+	IHMA87_04384	3	phhA	Amino acid transport and metabolism	PA0872	PA14_52990	IHMA87_04384	homolog_g907	-143	4676007	4676427	-	IHMA87_04383	1	phhR	Transcription	PA0873	PA14_52980	IHMA87_04383	homolog_g908
IHMA87_1	peak99	1	3431.73	38.251085	4650860	-259	4650581	4651001	-	IHMA87_04365	6	aotJ	Amino acid transport and metabolism	PA0888	PA14_52790	IHMA87_04365	homolog_g924
IHMA87_1	peak23	1	3397.98	38.29359	1010980	-89	1010871	1011291	-	IHMA87_00948	1		General function prediction only	PA3978	PA14_12370	IHMA87_00948	homolog_g4074
IHMA87_1	peak84	1	2833.66	33.34649	4262919	-63	4262836	4263256	-	IHMA87_03984	1	aprA	"Secondary metabolites biosynthesis, transport and catabolism"	PA1249	PA14_48060	IHMA87_03984	homolog_g1293
IHMA87_1	peak82	2	2428.34	29.97708	3932463	-153	3932216	3932636	+	IHMA87_03669	3	gcl	General function prediction only	PA1502	PA14_45000	IHMA87_03669	homolog_g1548	-176	3932267	3932687	-	IHMA87_03668	1		General function prediction only	PA1503	PA14_44990	IHMA87_03668	homolog_g1549
IHMA87_1	peak105	1	953.03	15.66822	4817372	-109	4817243	4817663	-	IHMA87_04519	1				PA14_54720	IHMA87_04519	homolog_g6233
IHMA87_1	peak28	2	906.83	15.20175	1248889	-36	1248525	1248945	+	IHMA87_01159	1					IHMA87_01159	homolog_g6596	-147	1248722	1249142	-	IHMA87_01158	1		Energy production and conversion	PA3795	PA14_14990	IHMA87_01158	homolog_g3889
IHMA87_1	peak111	2	858.44	14.66393	4937146	-59	4936805	4937225	+	IHMA87_04617	1	mvaT	Function unknown	PA4315	PA14_56070	IHMA87_04617	homolog_g4422	-202	4936924	4937344	-	IHMA87_04616	1	purU1	Nucleotide transport and metabolism	PA4314	PA14_56060	IHMA87_04616	homolog_g4421
IHMA87_1	peak38	2	736.82	13.246085	1878401	-31	1878350	1878770	-	IHMA87_01750	1	gapA	Carbohydrate transport and metabolism	PA3195	PA14_22890	IHMA87_01750	homolog_g3278	-99	1878100	1878520	+	IHMA87_01751	4	edd	Amino acid transport and metabolism	PA3194	PA14_22910	IHMA87_01751	homolog_g3277
IHMA87_1	peak64	2	720.32	13.032285	2871807	-297	2871490	2871910	-	IHMA87_02707	1					IHMA87_02707	homolog_g6973	-389	2871796	2872216	+	IHMA87_02708	3		"Posttranslational modification, protein turnover, chaperones"	PA2439	PA14_33070	IHMA87_02708	homolog_g2494
IHMA87_1	peak116	1	598.9	11.640715	5162285	-143	5162122	5162542	-	IHMA87_04835	1		Function unknown	PA4513	PA14_58560	IHMA87_04835	homolog_g4623
IHMA87_1	peak104	1	552.86	11.030065	4739711	-10	4739321	4739741	+	IHMA87_04449	1		Function unknown	PA0805	PA14_53840	IHMA87_04449	homolog_g836
IHMA87_1	peak90	2	545.44	10.99915	4507782	-360	4507402	4507822	-	IHMA87_04223	1	nadA	Coenzyme transport and metabolism	PA1004	PA14_51330	IHMA87_04223	homolog_g1045	-364	4507746	4508166	+	IHMA87_04224	1	mvfR	Transcription	PA1003	PA14_51340	IHMA87_04224	homolog_g1044
IHMA87_1	peak72	1	455.26	9.833415	3406593	-139	3406332	3406752	+	IHMA87_03161	1				PA14_35820	IHMA87_03161	homolog_g6115
IHMA87_1	peak66	1	454.9	9.7699	3088332	-192	3088120	3088540	-	IHMA87_02865	11	pslA	Carbohydrate transport and metabolism	PA2231		IHMA87_02865	homolog_g2287
IHMA87_1	peak102	2	389.84	8.88851	4684054	-124	4683778	4684198	+	IHMA87_04392	1		Transcription	PA0864	PA14_53090	IHMA87_04392	homolog_g899	-198	4683836	4684256	-	IHMA87_04391	1	hpd	Amino acid transport and metabolism	PA0865	PA14_53070	IHMA87_04391	homolog_g900
IHMA87_1	peak94	1	363.85	8.545345000000001	4566431	-278	4566309	4566729	+	IHMA87_04276	2					IHMA87_04276	homolog_g7309
IHMA87_2	peak156	1	356.54	8.437294999999999	139909	-46	139843	140263	-	IHMA87_06272	1					IHMA87_06272	homolog_g7748
IHMA87_1	peak85	1	344.84	8.328825	4343492	-208	4343300	4343720	+	IHMA87_04061	1	nrdA	Nucleotide transport and metabolism	PA1156	PA14_49460	IHMA87_04061	homolog_g1200
IHMA87_1	peak24	1	305.28	7.727615	1029267	-43	1028910	1029330	+	IHMA87_00967	3					IHMA87_00967	homolog_g6557
IHMA87_1	peak79	3	292.4	7.492644999999999	3635317	-11	3634928	3635348	+	IHMA87_03375	1					IHMA87_03375	homolog_g7138	-30	3635267	3635687	-	IHMA87_03374	1					IHMA87_03374	homolog_g7137	-283	3635014	3635434	-	IHMA87_03373	1					IHMA87_03373	homolog_g7136
IHMA87_1	peak45	2	268.97	7.165925	2185708	-137	2185445	2185865	+	IHMA87_02039	1					IHMA87_02039	homolog_g6691	-308	2185380	2185800	-	IHMA87_02038	1		Energy production and conversion	PA2936	PA14_26070	IHMA87_02038	homolog_g3008
IHMA87_1	peak47	1	259.62	7.074865000000001	2305207	-82	2305105	2305525	-	IHMA87_02157	1					IHMA87_02157	homolog_g6705
IHMA87_1	peak144	2	232.48	6.52644	6205133	-135	6204868	6205288	+	IHMA87_05817	1					IHMA87_05817	homolog_g7560	-233	6204880	6205300	-	IHMA87_05816	2					IHMA87_05816	homolog_g7559
IHMA87_1	peak7	2	228.37	6.55958	548591	-62	548253	548673	+	IHMA87_00504	1	rsmY	Function unknown	PA0527.1	PA14_06875	IHMA87_00504	homolog_g547	-144	548427	548847	-	IHMA87_00503	1	dnr	Signal transduction mechanisms	PA0527	PA14_06870	IHMA87_00503	homolog_g546
IHMA87_1	peak59	1	226.16	6.532595000000001	2793957	-60	2793617	2794037	+	IHMA87_02650	1		Function unknown	PA2501	PA14_32310	IHMA87_02650	homolog_g2556
IHMA87_1	peak58	1	202.59	6.16933	2769178	-55	2769103	2769523	-	IHMA87_02628	2	czcR	Signal transduction mechanisms	PA2523	PA14_31960	IHMA87_02628	homolog_g2578
IHMA87_1	peak124	2	186.82	5.903035	5274220	-151	5274049	5274469	-	IHMA87_04959	1					IHMA87_04959	homolog_g7443	-326	5274146	5274566	+	IHMA87_04960	1					IHMA87_04960	homolog_g7444
IHMA87_1	peak48	2	177.96	5.730395	2313172	-126	2312898	2313318	+	IHMA87_02165	1	IHMA87_02165				IHMA87_02165	homolog_g6713	-129	2313023	2313443	-	IHMA87_02164	3					IHMA87_02164	homolog_g6712
IHMA87_1	peak77	1	172.78	5.448785000000001	3607957	-88	3607849	3608269	-	IHMA87_03339	3					IHMA87_03339	homolog_g7102
IHMA87_1	peak106	2	134.81	4.972695	4876450	-42	4876092	4876512	+	IHMA87_04574	3		Function unknown	PA0671	PA14_55590	IHMA87_04574	homolog_g697	-147	4876283	4876703	-	IHMA87_04573	1	hemO	Inorganic ion transport and metabolism	PA0672	PA14_55580	IHMA87_04573	homolog_g698
IHMA87_1	peak44	2	129.02	4.89013	2101410	-30	2101040	2101460	+	IHMA87_01953	2	faoA	Lipid transport and metabolism	PA3014	PA14_25080	IHMA87_01953	homolog_g3088	-345	2101045	2101465	-	IHMA87_01952	1		Function unknown	PA3015	PA14_25060	IHMA87_01952	homolog_g3089
IHMA87_1	peak145	2	127.77	4.84455	6233956	20	6233956	6234376	-	IHMA87_05841	2	rpmB	"Translation, ribosomal structure and biogenesis"	PA5316	PA14_70190	IHMA87_05841	homolog_g5460	-376	6233932	6234352	+	IHMA87_05842	1		Amino acid transport and metabolism	PA5317	PA14_70200	IHMA87_05842	homolog_g5462
IHMA87_1	peak139	2	102.01	4.343825	5962572	-116	5962436	5962856	-	IHMA87_05593	1	thiI	Coenzyme transport and metabolism	PA5118	PA14_67580	IHMA87_05593	homolog_g5254	-221	5962393	5962813	+	IHMA87_05594	1	glnA	Amino acid transport and metabolism	PA5119	PA14_67600	IHMA87_05594	homolog_g5255
IHMA87_1	peak129	2	96.97	4.2555950000000005	5419434	-151	5419185	5419605	+	IHMA87_05087	1	hprA	Coenzyme transport and metabolism	PA4626	PA14_61210	IHMA87_05087	homolog_g4742	-169	5419245	5419665	-	IHMA87_05086	2		"Intracellular trafficking, secretion, and vesicular transport"	PA4625	PA14_61200	IHMA87_05086	homolog_g4741
IHMA87_1	peak21	1	71.42	3.699710000000001	767414	-216	767178	767598	-	IHMA87_00725	1					IHMA87_00725	homolog_g6530
