## Supplementary Dataset 2 for "Determination of the Two-Component Systems regulatory network reveals core and accessory regulations across *Pseudomonas aeruginosa* lineages": CS27_CpxR-PA14_22760_PA14.tab

chrom	peakID	number_of_putative_targets	log(qvalue)	fold_enrichment	summit_position	dist_to_ATG_target1	prom_start_1	prom_end_1	strand_1	first_gene_ID_1	number_of_genes_in_operon_1	name_1	COG_1	PAO1_ID_1	PA14_ID_1	IHMA87_ID_1	homolog_group_1	putative_target_2
refseq|NC_008463.1|chromosome	peak17	2	204132.48	1218.6402	1550695	-73	1550602	1551022	-	PA14_18060	1		Energy production and conversion	PA3575	PA14_18060	IHMA87_01396	homolog_g3668	-110	1550405	1550825	+	PA14_18070	1			PA3574.1	PA14_18070	IHMA87_01397	homolog_g3667
refseq|NC_008463.1|chromosome	peak9	2	174459.87	1004.58362	972017	-31	971966	972386	-	PA14_11160	2		Function unknown	PA4076	PA14_11160	IHMA87_00849	homolog_g4172	-76	971693	972113	+	PA14_11170	1		General function prediction only	PA4075	PA14_11170		homolog_g4171
refseq|NC_008463.1|chromosome	peak43	1	65266.88	444.82612499999993	4633527	-200	4633307	4633727	-	PA14_52230	1	pirA	Inorganic ion transport and metabolism	PA0931	PA14_52230	IHMA87_04306	homolog_g971
refseq|NC_008463.1|chromosome	peak34	2	42651.89	307.90095499999995	3427367	-26	3426993	3427413	+	PA14_38430	5	liuR	Transcription	PA2016	PA14_38430	IHMA87_03102	homolog_g2071	-167	3427180	3427600	-	PA14_38420	1		Function unknown	PA2017	PA14_38420	IHMA87_03101	homolog_g2072
refseq|NC_008463.1|chromosome	peak24	1	35297.09	269.59684	1978642	-82	1978540	1978960	-	PA14_22740	1		Inorganic ion transport and metabolism	PA3205	PA14_22740	IHMA87_01739	homolog_g3288
refseq|NC_008463.1|chromosome	peak55	2	25844.78	192.12121	5219682	-99	5219563	5219983	-	PA14_58570	1		Inorganic ion transport and metabolism	PA4514	PA14_58570		homolog_g4624	-119	5219401	5219821	+	PA14_58580	2		Function unknown	PA4515	PA14_58580	IHMA87_04837	homolog_g4625
refseq|NC_008463.1|chromosome	peak30	2	23968.99	197.49613	2735227	-107	2735100	2735520	-	PA14_31460	1		Function unknown	PA2558	PA14_31460	IHMA87_02590	homolog_g2613	-114	2734941	2735361	+	PA14_31470	1		Lipid transport and metabolism	PA2557	PA14_31470	IHMA87_02592	homolog_g2612
refseq|NC_008463.1|chromosome	peak8	2	18241.94	153.80052999999998	858956	-113	858823	859243	-	PA14_09970	1	fpvB	Inorganic ion transport and metabolism	PA4168	PA14_09970		homolog_g4264	-230	858786	859206	+	PA14_09980	1		General function prediction only	PA4167	PA14_09980	IHMA87_00759	homolog_g4263
refseq|NC_008463.1|chromosome	peak2	2	8217.77	79.564805	486527	-27	486480	486900	-	PA14_05520	1	mexR	Transcription	PA0424	PA14_05520	IHMA87_00404	homolog_g442	-248	486375	486795	+	PA14_05530	3	mexA	Cell wall/membrane/envelope biogenesis	PA0425	PA14_05530	IHMA87_00405	homolog_g443
refseq|NC_008463.1|chromosome	peak31	2	7686.42	77.38586	2771952	-103	2771655	2772075	+	PA14_31870	4	muxA	Cell wall/membrane/envelope biogenesis	PA2528	PA14_31870	IHMA87_02622	homolog_g2583	-154	2771778	2772198	-	PA14_31850	2		General function prediction only	PA2529	PA14_31850	IHMA87_02621	homolog_g2584
refseq|NC_008463.1|chromosome	peak19	1	2875.56	38.75521	1889013	-59	1888672	1889092	+	PA14_21730	1		Inorganic ion transport and metabolism	PA3268	PA14_21730	IHMA87_01671	homolog_g3354
