## Supplementary Dataset 2 for "Determination of the Two-Component Systems regulatory network reveals core and accessory regulations across *Pseudomonas aeruginosa* lineages": CS27_CpxR-PA3204_PAO1.tab

chrom	peakID	number_of_putative_targets	log(qvalue)	fold_enrichment	summit_position	dist_to_ATG_target1	prom_start_1	prom_end_1	strand_1	first_gene_ID_1	number_of_genes_in_operon_1	name_1	COG_1	PAO1_ID_1	PA14_ID_1	IHMA87_ID_1	homolog_group_1	putative_target_2
refseq|NC_002516.2|chromosome	peak65	2	305643.84	828.69147	4007424	-83	4007107	4007527	+	PA3575	1		Energy production and conversion	PA3575	PA14_18060	IHMA87_01396	homolog_g3668	-100	4007304	4007724	-	PA3574.1	1			PA3574.1	PA14_18070	IHMA87_01397	homolog_g3667
refseq|NC_002516.2|chromosome	peak74	2	262171.4	811.103515	4554425	-42	4554067	4554487	+	PA4076	2		Function unknown	PA4076	PA14_11160	IHMA87_00849	homolog_g4172	-65	4554340	4554760	-	PA4075	1		General function prediction only	PA4075	PA14_11170		homolog_g4171
refseq|NC_002516.2|chromosome	peak58	1	154137.27	526.28029	3595296	-91	3594987	3595407	+	PA3205	1		Inorganic ion transport and metabolism	PA3205	PA14_22740	IHMA87_01739	homolog_g3288
refseq|NC_002516.2|chromosome	peak35	2	151345.77	504.461255	2206830	-24	2206786	2207206	-	PA2016	5	liuR	Transcription	PA2016	PA14_38430	IHMA87_03102	homolog_g2071	-169	2206599	2207019	+	PA2017	1		Function unknown	PA2017	PA14_38420	IHMA87_03101	homolog_g2072
refseq|NC_002516.2|chromosome	peak43	2	96182.45	353.024855	2892162	-109	2891871	2892291	+	PA2558	1		Function unknown	PA2558	PA14_31460	IHMA87_02590	homolog_g2613	-112	2892030	2892450	-	PA2557	1		Lipid transport and metabolism	PA2557	PA14_31470	IHMA87_02592	homolog_g2612
refseq|NC_002516.2|chromosome	peak90	2	87020.11	263.90901	5055979	-102	5055857	5056277	-	PA4514	1		Inorganic ion transport and metabolism	PA4514	PA14_58570		homolog_g4624	-116	5055695	5056115	+	PA4515	2		Function unknown	PA4515	PA14_58580	IHMA87_04837	homolog_g4625
refseq|NC_002516.2|chromosome	peak17	1	76781.72	289.239165	1018027	-203	1017830	1018250	+	PA0931	1	pirA	Inorganic ion transport and metabolism	PA0931	PA14_52230	IHMA87_04306	homolog_g971
refseq|NC_002516.2|chromosome	peak75	2	72539.41	251.582505	4663744	-110	4663454	4663874	+	PA4168	1	fpvB	Inorganic ion transport and metabolism	PA4168	PA14_09970		homolog_g4264	-233	4663491	4663911	-	PA4167	1		General function prediction only	PA4167	PA14_09980	IHMA87_00759	homolog_g4263
refseq|NC_002516.2|chromosome	peak0	2	68652.98	223.629725	471801	-52	471729	472149	-	PA0424	1	mexR	Transcription	PA0424	PA14_05520	IHMA87_00404	homolog_g442	-223	471624	472044	+	PA0425	3	mexA	Cell wall/membrane/envelope biogenesis	PA0425	PA14_05530	IHMA87_00405	homolog_g443
refseq|NC_002516.2|chromosome	peak12	2	63134.51	247.094725	945635	-123	945492	945912	-	PA0864	1		Transcription	PA0864	PA14_53090	IHMA87_04392	homolog_g899	-199	945434	945854	+	PA0865	1	hpd	Amino acid transport and metabolism	PA0865	PA14_53070	IHMA87_04391	homolog_g900
refseq|NC_002516.2|chromosome	peak42	2	44092.09	177.79218	2855390	-99	2855271	2855691	-	PA2528	4	muxA	Cell wall/membrane/envelope biogenesis	PA2528	PA14_31870	IHMA87_02622	homolog_g2583	-158	2855148	2855568	+	PA2529	2		General function prediction only	PA2529	PA14_31850	IHMA87_02621	homolog_g2584
refseq|NC_002516.2|chromosome	peak13	2	42060.54	163.012765	953560	-131	953291	953711	+	PA0873	1	phhR	Transcription	PA0873	PA14_52980	IHMA87_04383	homolog_g908	-153	953387	953807	-	PA0872	3	phhA	Amino acid transport and metabolism	PA0872	PA14_52990	IHMA87_04384	homolog_g907
refseq|NC_002516.2|chromosome	peak59	1	24209.23	113.07551999999998	3658210	-59	3658131	3658551	-	PA3268	1		Inorganic ion transport and metabolism	PA3268	PA14_21730	IHMA87_01671	homolog_g3354
refseq|NC_002516.2|chromosome	peak15	1	14948.05	74.910655	971902	-264	971766	972186	+	PA0888	6	aotJ	Amino acid transport and metabolism	PA0888	PA14_52790	IHMA87_04365	homolog_g924
refseq|NC_002516.2|chromosome	peak23	1	12882.6	55.59099500000001	1187363	-224	1187187	1187607	+	PA1097	3	fleQ	Signal transduction mechanisms	PA1097	PA14_50220	IHMA87_04108	homolog_g1140
refseq|NC_002516.2|chromosome	peak71	1	9038.82	50.881240000000005	4458775	-79	4458454	4458874	+	PA3978	1		General function prediction only	PA3978	PA14_12370	IHMA87_00948	homolog_g4074
refseq|NC_002516.2|chromosome	peak70	2	8720.91	49.36688	4444641	-111	4444510	4444930	-	PA3963a	1							-337	4444578	4444998	+	PA3965	1		Transcription	PA3965	PA14_12570	IHMA87_00962	homolog_g4061
refseq|NC_002516.2|chromosome	peak86	2	7464.17	42.01747	4843750	-62	4843412	4843832	+	PA4315	1	mvaT	Function unknown	PA4315	PA14_56070	IHMA87_04617	homolog_g4422	-198	4843532	4843952	-	PA4314	1	purU1	Nucleotide transport and metabolism	PA4314	PA14_56060	IHMA87_04616	homolog_g4421
refseq|NC_002516.2|chromosome	peak28	1	5881.63	27.43207	1664914	-151	1664665	1665085	+	PA1528	2	zipA	"Cell cycle control, cell division, chromosome partitioning"	PA1528	PA14_44670	IHMA87_03647	homolog_g1574
refseq|NC_002516.2|chromosome	peak38	1	4408.37	27.314280000000004	2453485	-182	2453267	2453687	+	PA2231	11	pslA	Carbohydrate transport and metabolism	PA2231		IHMA87_02865	homolog_g2287
refseq|NC_002516.2|chromosome	peak2	2	3753.46	27.343535000000003	586805	-62	586467	586887	+	PA0527.1	1	rsmY	Function unknown	PA0527.1	PA14_06875	IHMA87_00504	homolog_g547	-142	586643	587063	-	PA0527	1	dnr	Signal transduction mechanisms	PA0527	PA14_06870	IHMA87_00503	homolog_g546
refseq|NC_002516.2|chromosome	peak67	1	3483.08	26.16543	4215190	-111	4215059	4215479	-	PA3762	1		Function unknown	PA3762	PA14_15770	IHMA87_01192	homolog_g3856
refseq|NC_002516.2|chromosome	peak89	1	3469.57	25.66566	5053543	-143	5053380	5053800	-	PA4513	1		Function unknown	PA4513	PA14_58560	IHMA87_04835	homolog_g4623
refseq|NC_002516.2|chromosome	peak46	1	2741.05	19.57353	3290957	-326	3290883	3291303	+	PA2936	1		Energy production and conversion	PA2936	PA14_26070	IHMA87_02038	homolog_g3008
refseq|NC_002516.2|chromosome	peak41	1	1869.72	14.08897	2843786	-32	2843418	2843838	+	PA2523	2	czcR	Signal transduction mechanisms	PA2523	PA14_31960	IHMA87_02628	homolog_g2578
refseq|NC_002516.2|chromosome	peak68	2	1750.04	14.93947	4253542	-24	4253498	4253918	-	PA3794	1		Function unknown	PA3794	PA14_15000		homolog_g3888	-157	4253299	4253719	+	PA3795	1		Energy production and conversion	PA3795	PA14_14990	IHMA87_01158	homolog_g3889
refseq|NC_002516.2|chromosome	peak50	1	1308.07	13.25944	3434041	-150	3433871	3434291	-	PA3064	2	pelA	Function unknown	PA3064	PA14_24480	IHMA87_01882	homolog_g3139
refseq|NC_002516.2|chromosome	peak22	2	1159.32	10.46881	1087474	-369	1087443	1087863	+	PA1004	1	nadA	Coenzyme transport and metabolism	PA1004	PA14_51330	IHMA87_04223	homolog_g1045	-379	1087075	1087495	-	PA1003	1	mvfR	Transcription	PA1003	PA14_51340	IHMA87_04224	homolog_g1044
refseq|NC_002516.2|chromosome	peak30	1	903.7	10.039435	1775857	8	1775449	1775869	+	PA1632	6	kdpF	Function unknown	PA1632	PA14_43405	IHMA87_03537	homolog_g1681
refseq|NC_002516.2|chromosome	peak19	2	896.12	9.08698	1045518	-204	1045294	1045714	-	PA0958	1	oprD	Function unknown	PA0958	PA14_51880		homolog_g998	-314	1045432	1045852	+	PA0959	1		Carbohydrate transport and metabolism	PA0959	PA14_51860		homolog_g999
refseq|NC_002516.2|chromosome	peak16	1	823.91	9.551705	1010997	-63	1010914	1011334	-	PA0924	1		General function prediction only	PA0924	PA14_52300	IHMA87_04313	homolog_g964
refseq|NC_002516.2|chromosome	peak61	2	780.29	8.51466	3730317	-240	3730157	3730577	+	PA3327	7		"Secondary metabolites biosynthesis, transport and catabolism"	PA3327	PA14_21020		homolog_g3415	-241	3730056	3730476	-	PA3326	1		"Intracellular trafficking, secretion, and vesicular transport"	PA3326	PA14_21030	IHMA87_01612	homolog_g3414
refseq|NC_002516.2|chromosome	peak91	2	571.76	7.236975	5193058	-138	5192796	5193216	+	PA4626	1	hprA	Coenzyme transport and metabolism	PA4626	PA14_61210	IHMA87_05087	homolog_g4742	-183	5192855	5193275	-	PA4625	2		"Intracellular trafficking, secretion, and vesicular transport"	PA4625	PA14_61200	IHMA87_05086	homolog_g4741
refseq|NC_002516.2|chromosome	peak69	2	548.4	6.42476	4330020	-29	4329971	4330391	-	PA3866	1		Function unknown	PA3866	PA14_13940		homolog_g3962	-301	4329921	4330341	+	PA3867	1		"Replication, recombination and repair"	PA3867		IHMA87_02909	homolog_g3963
refseq|NC_002516.2|chromosome	peak49	1	547.04	7.569995	3376595	12	3376587	3377007	-	PA3014	2	faoA	Lipid transport and metabolism	PA3014	PA14_25080	IHMA87_01953	homolog_g3088
refseq|NC_002516.2|chromosome	peak100	2	535.58	7.454765	5986095	-25	5985720	5986140	+	PA5316.1	1		Function unknown	PA5316.1			homolog_g5461	-380	5986075	5986495	+	PA5317	1		Amino acid transport and metabolism	PA5317	PA14_70200	IHMA87_05842	homolog_g5462
refseq|NC_002516.2|chromosome	peak45	2	515.65	6.716275	3195733	-144	3195569	3195989	-	PA2840	1		"Replication, recombination and repair"	PA2840	PA14_27370	IHMA87_02127	homolog_g2910	-167	3195500	3195920	+	PA2841	1		Lipid transport and metabolism	PA2841	PA14_27360	IHMA87_02126	homolog_g2911
refseq|NC_002516.2|chromosome	peak25	1	479.52	6.381015	1355608	-23	1355231	1355651	+	PA1249	1	aprA	"Secondary metabolites biosynthesis, transport and catabolism"	PA1249	PA14_48060	IHMA87_03984	homolog_g1293
refseq|NC_002516.2|chromosome	peak56	1	461.68	6.02369	3542830	-159	3542651	3543071	-	PA3157	7		Lipid transport and metabolism	PA3157			homolog_g3240
refseq|NC_002516.2|chromosome	peak88	2	428.45	6.73249	4913007	-34	4912641	4913061	+	PA4382	1		General function prediction only	PA4382	PA14_56960	IHMA87_04697	homolog_g4489	-183	4912804	4913224	-	PA4381	5	colR	Signal transduction mechanisms	PA4381	PA14_56950	IHMA87_04696	homolog_g4488
refseq|NC_002516.2|chromosome	peak29	2	404.01	5.363645	1773531	-91	1773420	1773840	-	PA1629	2		Lipid transport and metabolism	PA1629	PA14_43440	IHMA87_03540	homolog_g1678	-151	1773282	1773702	+	PA1630	2		Transcription	PA1630	PA14_43430	IHMA87_03539	homolog_g1679
refseq|NC_002516.2|chromosome	peak36	1	370.74	4.374805	2446606	-42	2446544	2446964	-	PA2223	2		Energy production and conversion	PA2223			homolog_g2279
refseq|NC_002516.2|chromosome	peak40	1	339.12	6.115030000000001	2818910	-24	2818866	2819286	-	PA2501	1		Function unknown	PA2501	PA14_32310	IHMA87_02650	homolog_g2556
refseq|NC_002516.2|chromosome	peak48	2	255.63	4.987455	3367747	-76	3367651	3368071	-	PA3006	1	psrA	Transcription	PA3006	PA14_25180	IHMA87_01961	homolog_g3080	-156	3367503	3367923	+	PA3007	2	lexA	Transcription	PA3007	PA14_25160	IHMA87_01960	homolog_g3081
refseq|NC_002516.2|chromosome	peak14	1	253.73	5.0022	955846	-124	955702	956122	-	PA0874	1		Function unknown	PA0874	PA14_52960	IHMA87_04380	homolog_g909
refseq|NC_002516.2|chromosome	peak62	2	230.64	4.546704999999999	3791109	-123	3790966	3791386	-	PA3384	13	phnC	Inorganic ion transport and metabolism	PA3384	PA14_20300	IHMA87_01558	homolog_g3474	-238	3790947	3791367	+	PA3385	1	amrZ	Function unknown	PA3385	PA14_20290	IHMA87_01557	homolog_g3475
refseq|NC_002516.2|chromosome	peak31	1	210.22	4.013785	1958660	-99	1958359	1958779	+	PA1804	1	hupB	"Replication, recombination and repair"	PA1804	PA14_41210	IHMA87_03324	homolog_g1858
refseq|NC_002516.2|chromosome	peak76	2	206.69	4.694605	4666836	0	4666436	4666856	+	PA4170	1		"Posttranslational modification, protein turnover, chaperones"	PA4170	PA14_09950	IHMA87_00757	homolog_g4266	-81	4666735	4667155	-	PA4169	1		Transcription	PA4169	PA14_09960	IHMA87_00758	homolog_g4265
refseq|NC_002516.2|chromosome	peak63	1	196.49	4.28764	3913792	-84	3913476	3913896	+	PA3496	1		Function unknown	PA3496	PA14_18870	IHMA87_01457	homolog_g3587
refseq|NC_002516.2|chromosome	peak26	2	193.55	4.522865	1401999	6	1401985	1402405	-	PA1290	1		Transcription	PA1290	PA14_47520		homolog_g1335	-118	1401717	1402137	+	PA1291	1		General function prediction only	PA1291	PA14_47510		homolog_g1336
refseq|NC_002516.2|chromosome	peak57	2	180.26	4.1599	3587389	-44	3587033	3587453	+	PA3195	1	gapA	Carbohydrate transport and metabolism	PA3195	PA14_22890	IHMA87_01750	homolog_g3278	-86	3587283	3587703	-	PA3194	4	edd	Amino acid transport and metabolism	PA3194	PA14_22910	IHMA87_01751	homolog_g3277
refseq|NC_002516.2|chromosome	peak7	2	166.57	4.211145	732794	-141	732633	733053	-	PA0671	3		Function unknown	PA0671	PA14_55590	IHMA87_04574	homolog_g697	-165	732559	732979	+	PA0672	1	hemO	Inorganic ion transport and metabolism	PA0672	PA14_55580	IHMA87_04573	homolog_g698
refseq|NC_002516.2|chromosome	peak4	1	154.01	4.08015	620580	-92	620468	620888	-	PA0563	1		Function unknown	PA0563	PA14_07330	IHMA87_00540	homolog_g583
refseq|NC_002516.2|chromosome	peak97	2	130.85	3.62856	5749395	-43	5749332	5749752	-	PA5105	2	hutC	Transcription	PA5105	PA14_67420	IHMA87_05580	homolog_g5241	-58	5749053	5749473	+	PA5106	1		General function prediction only	PA5106	PA14_67440	IHMA87_05581	homolog_g5242
refseq|NC_002516.2|chromosome	peak103	2	102.79	3.242145	6217289	-24	6216913	6217333	+	PA5524	2		"Secondary metabolites biosynthesis, transport and catabolism"	PA5524	PA14_72880	IHMA87_06068	homolog_g5676	-134	6217135	6217555	-	PA5523	2		Coenzyme transport and metabolism	PA5523	PA14_72870	IHMA87_06067	homolog_g5675
refseq|NC_002516.2|chromosome	peak24	1	101.59	3.275645	1254548	-239	1254289	1254709	-	PA1156	1	nrdA	Nucleotide transport and metabolism	PA1156	PA14_49460	IHMA87_04061	homolog_g1200
refseq|NC_002516.2|chromosome	peak34	1	90.88	3.24129	2153520	-74	2153194	2153614	+	PA1972	1		General function prediction only	PA1972	PA14_39020	IHMA87_03148	homolog_g2027
