## Supplementary Dataset 2 for "Determination of the Two-Component Systems regulatory network reveals core and accessory regulations across *Pseudomonas aeruginosa* lineages": CS28_ErdR-IHMA87_01366_IHMA.tab

chrom	peakID	number_of_putative_targets	log(qvalue)	fold_enrichment	summit_position	dist_to_ATG_target1	prom_start_1	prom_end_1	strand_1	first_gene_ID_1	number_of_genes_in_operon_1	name_1	COG_1	PAO1_ID_1	PA14_ID_1	IHMA87_ID_1	homolog_group_1	putative_target_2
IHMA87_1	peak25	2	22.87	4.60717	5582097	-127	5581950	5582370	-	IHMA87_05249	1		Transcription	PA4769	PA14_63070	IHMA87_05249	homolog_g4902	-202	5581899	5582319	+	IHMA87_05250	3	lldP	Energy production and conversion	PA4770	PA14_63080	IHMA87_05250	homolog_g4903
IHMA87_1	peak17	1	12.81	3.5349950000000003	4507728	-306	4507402	4507822	-	IHMA87_04223	1	nadA	Coenzyme transport and metabolism	PA1004	PA14_51330	IHMA87_04223	homolog_g1045
IHMA87_1	peak15	1	10.59	3.25139	3907850	-245	3907585	3908005	-	IHMA87_03647	2	zipA	"Cell cycle control, cell division, chromosome partitioning"	PA1528	PA14_44670	IHMA87_03647	homolog_g1574
IHMA87_1	peak16	1	9.91	3.187405	4354138	-58	4354060	4354480	-	IHMA87_04067	2	pys2	Function unknown	PA1150		IHMA87_04067	homolog_g1194
IHMA87_1	peak24	1	9.71	3.1802	5390415	-47	5390348	5390768	-	IHMA87_05065	3		Signal transduction mechanisms	PA4606	PA14_60950	IHMA87_05065	homolog_g4722
IHMA87_1	peak18	2	7.44	2.86806	4924241	-145	4923986	4924406	+	IHMA87_04607	1	flp	"Intracellular trafficking, secretion, and vesicular transport"	PA4306	PA14_55940	IHMA87_04607	homolog_g4413	-269	4923952	4924372	-	IHMA87_04606	7	rcpC	"Intracellular trafficking, secretion, and vesicular transport"	PA4305	PA14_55930	IHMA87_04606	homolog_g4412
IHMA87_1	peak30	2	7.0	2.81506	6205133	-135	6204868	6205288	+	IHMA87_05817	1					IHMA87_05817	homolog_g7560	-233	6204880	6205300	-	IHMA87_05816	2					IHMA87_05816	homolog_g7559
