## Supplementary Dataset 2 for "Determination of the Two-Component Systems regulatory network reveals core and accessory regulations across *Pseudomonas aeruginosa* lineages": CS29_TtsR-IHMA87_01254_IHMA.tab

chrom	peakID	number_of_putative_targets	log(qvalue)	fold_enrichment	summit_position	dist_to_ATG_target1	prom_start_1	prom_end_1	strand_1	first_gene_ID_1	number_of_genes_in_operon_1	name_1	COG_1	PAO1_ID_1	PA14_ID_1	IHMA87_ID_1	homolog_group_1	putative_target_2
IHMA87_1	peak21	1	5058.09	39.77726	277692	-115	277407	277827	+	IHMA87_00246	1		Signal transduction mechanisms	PA0267	PA14_03470	IHMA87_00246	homolog_g281
IHMA87_1	peak390	1	1130.55	14.051325	3643219	-40	3642859	3643279	+	IHMA87_03384	1					IHMA87_03384	homolog_g7147
IHMA87_1	peak24	1	1114.32	13.89144	336360	-120	336080	336500	+	IHMA87_00303	1		Function unknown	PA0327	PA14_04270	IHMA87_00303	homolog_g343
IHMA87_1	peak147	1	815.52	11.38827	1352052	-138	1351894	1352314	-	IHMA87_01252	1					IHMA87_01252	homolog_g6612
IHMA87_1	peak402	1	649.69	9.491705	3696642	-241	3696381	3696801	-	IHMA87_03441	2		Lipid transport and metabolism	PA1764	PA14_41750	IHMA87_03441	homolog_g1813
IHMA87_1	peak96	2	632.46	9.758975	789266	-127	789119	789539	-	IHMA87_00740	1	pqsL	Coenzyme transport and metabolism	PA4190	PA14_09700	IHMA87_00740	homolog_g4286	-148	789014	789434	+	IHMA87_00741	1					IHMA87_00741	homolog_g6531
IHMA87_1	peak322	1	592.32	9.34405	2905093	-169	2904904	2905324	-	IHMA87_02727	1					IHMA87_02727	homolog_g6978
IHMA87_1	peak489	1	533.3	8.806205	4636234	-166	4636048	4636468	-	IHMA87_04351	1	alaS	"Translation, ribosomal structure and biogenesis"	PA0903	PA14_52600	IHMA87_04351	homolog_g939
IHMA87_1	peak550	1	518.35	8.664735	5265429	-239	5265170	5265590	-	IHMA87_04952	2					IHMA87_04952	homolog_g7436
IHMA87_1	peak107	1	513.56	8.61288	1029313	3	1028910	1029330	+	IHMA87_00967	3					IHMA87_00967	homolog_g6557
IHMA87_1	peak121	1	492.54	8.26604	1050567	-264	1050283	1050703	-	IHMA87_00986	1					IHMA87_00986	homolog_g6576
IHMA87_1	peak506	2	487.02	8.352564999999998	4903941	-18	4903559	4903979	+	IHMA87_04589	1		Function unknown	PA4288	PA14_55730	IHMA87_04589	homolog_g4395	-81	4903840	4904260	-	IHMA87_04588	1		General function prediction only	PA4287	PA14_55720	IHMA87_04588	homolog_g4394
IHMA87_1	peak162	1	454.87	7.670045	1550722	-177	1550525	1550945	-	IHMA87_01429	1					IHMA87_01429	homolog_g6618
IHMA87_1	peak424	1	454.22	8.006685000000001	4002423	-227	4002176	4002596	-	IHMA87_03737	1	lasR	Transcription	PA1430	PA14_45960	IHMA87_03737	homolog_g1476
IHMA87_1	peak326	2	447.68	7.94461	2934597	-133	2934444	2934864	-	IHMA87_02753	4		Function unknown	PA2403	PA14_33600	IHMA87_02753	homolog_g2458	-185	2934382	2934802	+	IHMA87_02754	3					IHMA87_02754	homolog_g6980
IHMA87_1	peak163	1	399.82	7.442654999999999	1551545	-390	1551535	1551955	+	IHMA87_01431	1					IHMA87_01431	homolog_g6620
IHMA87_1	peak603	1	305.27	6.403510000000001	5625363	-210	5625133	5625553	-	IHMA87_05296	8					IHMA87_05296	homolog_g7482
IHMA87_1	peak572	1	262.2	5.908975	5352212	-280	5352092	5352512	+	IHMA87_05040	1		Function unknown	PA4579	PA14_60580	IHMA87_05040	homolog_g4694
IHMA87_2	peak718	2	246.35	5.72136	59827	-95	59522	59942	+	IHMA87_06176	1					IHMA87_06176	homolog_g7652	-335	59762	60182	+	IHMA87_06177	1					IHMA87_06177	homolog_g7653
IHMA87_1	peak568	2	243.69	5.481344999999999	5307073	-133	5306920	5307340	-	IHMA87_04995	3					IHMA87_04995	homolog_g7451	-348	5307021	5307441	+	IHMA87_04996	1					IHMA87_04996	homolog_g7452
IHMA87_1	peak546	1	219.81	5.2622800000000005	5257933	-302	5257611	5258031	-	IHMA87_04942	2				PA14_59060	IHMA87_04942	homolog_g6281
IHMA87_1	peak4	1	217.6	5.291079999999999	20778	-326	20704	21124	+	IHMA87_00021	2		Function unknown	PA0020	PA14_00210	IHMA87_00021	homolog_g32
IHMA87_1	peak195	1	214.24	5.319635	1926315	-237	1926152	1926572	+	IHMA87_01794	2					IHMA87_01794	homolog_g6648
IHMA87_1	peak344	2	195.77	5.08304	3136393	-143	3136230	3136650	-	IHMA87_02910	1					IHMA87_02910	homolog_g7021	-147	3136140	3136560	+	IHMA87_02911	1					IHMA87_02911	homolog_g7022
IHMA87_1	peak364	3	191.16	5.017135	3417631	-35	3417266	3417686	+	IHMA87_03170	1		Transcription	PA1961	PA14_39160	IHMA87_03170	homolog_g2016	-325	3417286	3417706	-	IHMA87_03168	1				PA14_35740	IHMA87_03168	homolog_g6107	-111	3417500	3417920	-	IHMA87_03169	1					IHMA87_03169	homolog_g7068
IHMA87_1	peak210	1	170.74	4.746945	2094246	-145	2094081	2094501	-	IHMA87_01946	1		Function unknown	PA3021	PA14_24990	IHMA87_01946	homolog_g3095
IHMA87_2	peak729	2	165.11	4.443054999999999	114942	-78	114620	115040	+	IHMA87_06237	1					IHMA87_06237	homolog_g7713	-104	114818	115238	-	IHMA87_06236	3					IHMA87_06236	homolog_g7712
IHMA87_1	peak16	1	164.48	4.653835	147981	-240	147721	148141	-	IHMA87_00126	1		Transcription	PA0123	PA14_01500	IHMA87_00126	homolog_g135
IHMA87_1	peak138	1	161.95	4.61528	1229801	10	1229391	1229811	+	IHMA87_01138	8	iscR	Transcription	PA3815	PA14_14710	IHMA87_01138	homolog_g3909
IHMA87_1	peak609	2	143.94	4.3687000000000005	5761323	-152	5761075	5761495	+	IHMA87_05429	1					IHMA87_05429	homolog_g7498	-269	5761034	5761454	-	IHMA87_05427	2	rnr	Transcription	PA4937	PA14_65200	IHMA87_05427	homolog_g5071
IHMA87_1	peak37	2	141.7	4.335715	542098	-5	541703	542123	+	IHMA87_00496	3	nirQ	General function prediction only	PA0520	PA14_06770	IHMA87_00496	homolog_g539	-211	541867	542287	-	IHMA87_00495	11	nirS	Energy production and conversion	PA0519	PA14_06750	IHMA87_00495	homolog_g538
IHMA87_1	peak703	1	140.24	4.3099	6526642	-18	6526604	6527024	-	IHMA87_06117	1	rnpA	"Translation, ribosomal structure and biogenesis"	PA5569	PA14_73420	IHMA87_06117	homolog_g5721
IHMA87_1	peak420	2	136.94	4.2567	3912126	-1	3911727	3912147	+	IHMA87_03650	1	alkB2	Function unknown	PA1525	PA14_44700	IHMA87_03650	homolog_g1571	-180	3911926	3912346	-	IHMA87_03649	1		Transcription	PA1526	PA14_44690	IHMA87_03649	homolog_g1572
IHMA87_1	peak262	1	132.98	3.933005	2413506	-32	2413454	2413874	-	IHMA87_02278	1					IHMA87_02278	homolog_g6801
IHMA87_2	peak728	1	122.64	4.047135	103854	-258	103576	103996	-	IHMA87_06221	1					IHMA87_06221	homolog_g7697
IHMA87_1	peak113	1	122.11	4.04319	1041598	-7	1041571	1041991	-	IHMA87_00977	2					IHMA87_00977	homolog_g6567
IHMA87_2	peak746	2	120.91	4.00368	159746	-36	159690	160110	-	IHMA87_06291	1					IHMA87_06291	homolog_g7767	-356	159370	159790	-	IHMA87_06290	1					IHMA87_06290	homolog_g7766
IHMA87_1	peak459	1	116.67	3.964805	4490322	-68	4489990	4490410	+	IHMA87_04206	2					IHMA87_04206	homolog_g7276
IHMA87_1	peak274	1	116.24	3.868525	2489288	14	2488874	2489294	+	IHMA87_02374	1					IHMA87_02374	homolog_g6844
IHMA87_2	peak734	1	112.26	3.88851	123922	-11	123891	124311	-	IHMA87_06250	1					IHMA87_06250	homolog_g7726
IHMA87_1	peak674	1	109.19	3.842735	6287675	-132	6287523	6287943	-	IHMA87_05896	1					IHMA87_05896	homolog_g7563
IHMA87_1	peak500	1	107.24	3.76646	4882278	-141	4882117	4882537	-	IHMA87_04577	1					IHMA87_04577	homolog_g7356
IHMA87_1	peak626	1	104.35	3.770305	6006323	-30	6005953	6006373	+	IHMA87_05642	1	rmlB	Cell wall/membrane/envelope biogenesis	PA5161	PA14_68170	IHMA87_05642	homolog_g5300
IHMA87_1	peak586	1	104.24	3.7711	5491349	-140	5491189	5491609	-	IHMA87_05158	1					IHMA87_05158	homolog_g7465
IHMA87_1	peak257	2	100.88	3.59715	2388844	-183	2388627	2389047	+	IHMA87_02251	1					IHMA87_02251	homolog_g6798	-268	2388556	2388976	-	IHMA87_02250	1					IHMA87_02250	homolog_g6797
IHMA87_2	peak704	1	100.0	3.412015	276	-244	120	540	+	IHMA87_06119	1					IHMA87_06119	homolog_g7595
IHMA87_1	peak68	1	95.09	3.47386	693807	-138	693545	693965	+	IHMA87_00649	1					IHMA87_00649	homolog_g6523
IHMA87_1	peak375	2	87.94	3.48363	3556802	-10	3556412	3556832	+	IHMA87_03289	2	cysI	Inorganic ion transport and metabolism	PA1838	PA14_40770	IHMA87_03289	homolog_g1893	-261	3556521	3556941	-	IHMA87_03288	1					IHMA87_03288	homolog_g7095
IHMA87_1	peak253	1	85.83	3.460935	2376755	-152	2376507	2376927	+	IHMA87_02239	1					IHMA87_02239	homolog_g6786
IHMA87_1	peak62	1	85.55	3.45302	681150	-42	681088	681508	-	IHMA87_00636	1		General function prediction only	PA0660	PA14_08460	IHMA87_00636	homolog_g681
IHMA87_1	peak247	1	84.79	3.44384	2360602	-42	2360540	2360960	-	IHMA87_02217	1					IHMA87_02217	homolog_g6764
IHMA87_1	peak470	1	79.74	3.2567250000000003	4541695	-2	4541673	4542093	-	IHMA87_04248	3					IHMA87_04248	homolog_g7297
IHMA87_1	peak178	1	78.47	3.09039	1812282	-149	1812113	1812533	-	IHMA87_01674	2					IHMA87_01674	homolog_g6636
IHMA87_1	peak580	1	78.38	3.320275	5446562	-74	5446236	5446656	+	IHMA87_05117	3		Function unknown	PA4658	PA14_61610	IHMA87_05117	homolog_g4774
IHMA87_2	peak742	1	77.2	3.303405	150547	-188	150335	150755	+	IHMA87_06279	1					IHMA87_06279	homolog_g7755
IHMA87_1	peak219	2	76.92	3.216165	2231419	-103	2231296	2231716	-	IHMA87_02082	1		Function unknown	PA2883	PA14_26780	IHMA87_02082	homolog_g2955	-121	2231140	2231560	+	IHMA87_02083	2		Signal transduction mechanisms	PA2882	PA14_26810	IHMA87_02083	homolog_g2954
IHMA87_1	peak300	2	76.41	3.28774	2575727	-14	2575693	2576113	-	IHMA87_02444	1	fphR	Transcription	PA2665	PA14_29620	IHMA87_02444	homolog_g2726	-140	2575467	2575887	+	IHMA87_02445	1	fhp	Energy production and conversion	PA2664	PA14_29640	IHMA87_02445	homolog_g2725
IHMA87_1	peak437	1	76.27	3.2925500000000003	4261410	-246	4261144	4261564	-	IHMA87_03983	1	aprI	Function unknown	PA1250	PA14_48040	IHMA87_03983	homolog_g1294
IHMA87_1	peak351	1	74.78	3.263665	3168027	-98	3167909	3168329	-	IHMA87_02936	1		Signal transduction mechanisms	PA2200	PA14_36260	IHMA87_02936	homolog_g2256
IHMA87_1	peak613	2	74.11	3.2541100000000003	5779524	-22	5779482	5779902	-	IHMA87_05446	2	motA	Cell motility	PA4954	PA14_65450	IHMA87_05446	homolog_g5090	-119	5779243	5779663	+	IHMA87_05447	1		Signal transduction mechanisms	PA4955	PA14_65470	IHMA87_05447	homolog_g5091
IHMA87_1	peak679	1	72.31	3.21746	6330462	-398	6330460	6330880	+	IHMA87_05935	1		Function unknown	PA5404	PA14_71340	IHMA87_05935	homolog_g5554
IHMA87_1	peak125	2	70.23	3.181145	1088835	-39	1088776	1089196	-	IHMA87_01020	1		Lipid transport and metabolism	PA3925	PA14_13090	IHMA87_01020	homolog_g4021	-143	1088578	1088998	+	IHMA87_01021	1		Lipid transport and metabolism	PA3924	PA14_13110	IHMA87_01021	homolog_g4020
IHMA87_1	peak202	2	68.38	3.149175	2036527	-32	2036159	2036579	+	IHMA87_01890	1		Transcription	PA3056	PA14_24580	IHMA87_01890	homolog_g3131	-93	2036414	2036834	-	IHMA87_01889	1		Function unknown	PA3057	PA14_24570	IHMA87_01889	homolog_g3132
IHMA87_1	peak54	1	65.72	3.094605	607653	-385	607248	607668	-	IHMA87_00562	1				PA14_07480	IHMA87_00562	homolog_g5874
IHMA87_1	peak342	1	64.66	3.08132	3120465	-299	3120146	3120566	-	IHMA87_02895	2					IHMA87_02895	homolog_g7008
IHMA87_1	peak155	1	63.35	2.8844950000000003	1436284	-84	1435968	1436388	+	IHMA87_01328	1		Amino acid transport and metabolism	PA3641	PA14_17250	IHMA87_01328	homolog_g3735
IHMA87_1	peak33	2	63.24	2.80291	489944	-35	489579	489999	+	IHMA87_00443	1		"Posttranslational modification, protein turnover, chaperones"	PA0462	PA14_06040	IHMA87_00443	homolog_g481	-108	489816	490236	-	IHMA87_00442	1		Lipid transport and metabolism	PA0461	PA14_06030	IHMA87_00442	homolog_g480
IHMA87_1	peak70	2	63.17	2.8202	698125	-251	697976	698396	+	IHMA87_00657	1		Function unknown	PA4276.1		IHMA87_00657	homolog_g4375	-372	698097	698517	+	IHMA87_00658	4	secE	"Intracellular trafficking, secretion, and vesicular transport"	PA4276	PA14_08695	IHMA87_00658	homolog_g4374
IHMA87_1	peak486	1	62.55	3.0130600000000003	4604528	6	4604122	4604542	+	IHMA87_04316	1		Function unknown	PA0922	PA14_52330	IHMA87_04316	homolog_g961
IHMA87_1	peak279	1	62.08	3.0271600000000003	2501147	-328	2500799	2501219	-	IHMA87_02382	1					IHMA87_02382	homolog_g6852
IHMA87_1	peak174	1	61.8	3.022655	1737513	-3	1737116	1737536	+	IHMA87_01607	1		Transcription	PA3341	PA14_20850	IHMA87_01607	homolog_g3429
IHMA87_1	peak334	2	60.39	2.99957	3056344	-208	3056152	3056572	+	IHMA87_02838	1	ptxR	Transcription	PA2258	PA14_35380	IHMA87_02838	homolog_g2314	-368	3055956	3056376	-	IHMA87_02837	1	ptxS	Transcription	PA2259	PA14_35370	IHMA87_02837	homolog_g2315
IHMA87_1	peak185	2	59.12	2.97383	1891958	-30	1891588	1892008	+	IHMA87_01763	3	zwf	Carbohydrate transport and metabolism	PA3183	PA14_23070	IHMA87_01763	homolog_g3266	-157	1891781	1892201	-	IHMA87_01762	1		Transcription	PA3184	PA14_23060	IHMA87_01762	homolog_g3267
IHMA87_1	peak352	2	58.14	2.92967	3185603	15	3185598	3186018	-	IHMA87_02955	1	katN	Inorganic ion transport and metabolism	PA2185		IHMA87_02955	homolog_g2241	-269	3185472	3185892	+	IHMA87_02956	2		Function unknown	PA2184		IHMA87_02956	homolog_g2240
IHMA87_1	peak358	1	57.71	2.9449500000000004	3374306	-8	3374278	3374698	-	IHMA87_03130	2		Energy production and conversion	PA1991	PA14_38750	IHMA87_03130	homolog_g2046
IHMA87_1	peak359	1	56.78	2.9254	3407449	-284	3407333	3407753	+	IHMA87_03162	1				PA14_35810	IHMA87_03162	homolog_g6114
IHMA87_1	peak655	1	56.29	2.82071	6185301	4	6185285	6185705	-	IHMA87_05800	4					IHMA87_05800	homolog_g7543
IHMA87_1	peak471	1	53.76	2.8686550000000004	4544372	-215	4544137	4544557	-	IHMA87_04250	1					IHMA87_04250	homolog_g7299
IHMA87_2	peak738	1	53.54	2.864315	145716	11	145305	145725	+	IHMA87_06277	1					IHMA87_06277	homolog_g7753
IHMA87_1	peak165	1	52.64	2.844785	1557437	-134	1557171	1557591	+	IHMA87_01435	1		Function unknown	PA3536	PA14_18620	IHMA87_01435	homolog_g3628
IHMA87_1	peak63	2	51.8	2.822805	681600	-54	681526	681946	-	IHMA87_00637	1		Function unknown	PA0661	PA14_08470	IHMA87_00637	homolog_g682	-236	681436	681856	+	IHMA87_00638	3	argC	Amino acid transport and metabolism	PA0662	PA14_08480	IHMA87_00638	homolog_g683
IHMA87_1	peak98	1	51.68	2.823985	830984	-39	830925	831345	-	IHMA87_00780	1					IHMA87_00780	homolog_g6540
IHMA87_1	peak519	2	50.37	2.797905	5074767	-47	5074700	5075120	-	IHMA87_04754	2	rplM	"Translation, ribosomal structure and biogenesis"	PA4433	PA14_57590	IHMA87_04754	homolog_g4542	-199	5074566	5074986	+	IHMA87_04755	1		Energy production and conversion	PA4434	PA14_57600	IHMA87_04755	homolog_g4543
IHMA87_1	peak458	1	47.74	2.74315	4477682	-21	4477641	4478061	-	IHMA87_04193	5		Lipid transport and metabolism	PA1020	PA14_51120	IHMA87_04193	homolog_g1062
IHMA87_1	peak196	1	47.28	2.73316	1932333	-78	1932235	1932655	-	IHMA87_01799	1					IHMA87_01799	homolog_g6652
IHMA87_1	peak671	1	46.62	2.72117	6262922	-58	6262580	6263000	+	IHMA87_05872	1		Function unknown	PA5346	PA14_70580	IHMA87_05872	homolog_g5491
IHMA87_1	peak340	1	46.13	2.70276	3118602	-274	3118308	3118728	-	IHMA87_02892	2					IHMA87_02892	homolog_g7005
IHMA87_1	peak161	1	45.04	2.65888	1543255	-68	1543167	1543587	-	IHMA87_01423	1	alg44	Cell wall/membrane/envelope biogenesis	PA3542	PA14_18550	IHMA87_01423	homolog_g3634
IHMA87_1	peak53	1	44.67	2.679525	605244	-100	605124	605544	-	IHMA87_00559	2		"Replication, recombination and repair"	PA0983		IHMA87_00559	homolog_g1024
IHMA87_1	peak5	1	42.55	2.6337650000000004	36369	-72	36277	36697	-	IHMA87_00036	2	PA0034	Transcription	PA0034	PA14_00430	IHMA87_00036	homolog_g46
IHMA87_1	peak118	1	42.14	2.62155	1048046	-371	1047655	1048075	-	IHMA87_00985	1					IHMA87_00985	homolog_g6575
IHMA87_1	peak494	1	37.64	2.516155	4739732	11	4739321	4739741	+	IHMA87_04449	1		Function unknown	PA0805	PA14_53840	IHMA87_04449	homolog_g836
IHMA87_1	peak228	1	37.44	2.516265	2302393	-189	2302182	2302602	+	IHMA87_02155	1					IHMA87_02155	homolog_g6703
IHMA87_1	peak264	3	36.85	2.498495	2442901	-74	2442575	2442995	+	IHMA87_02314	1		Function unknown	PA2763	PA14_28370	IHMA87_02314	homolog_g2827	-395	2442896	2443316	+	IHMA87_02315	1		General function prediction only	PA2762	PA14_28380	IHMA87_02315	homolog_g2826	-198	2442683	2443103	-	IHMA87_02313	1					IHMA87_02313	homolog_g6816
IHMA87_1	peak55	1	36.83	2.49894	618950	-143	618787	619207	-	IHMA87_00570	1		Function unknown	PA0581	PA14_07580	IHMA87_00570	homolog_g602
IHMA87_1	peak324	1	36.48	2.4895	2914168	-22	2914126	2914546	-	IHMA87_02733	2				PA14_33350	IHMA87_02733	homolog_g6098
