## Supplementary Dataset 2 for "Determination of the Two-Component Systems regulatory network reveals core and accessory regulations across *Pseudomonas aeruginosa* lineages": CS29_TtsR-PA14_16350_PA14.tab

chrom	peakID	number_of_putative_targets	log(qvalue)	fold_enrichment	summit_position	dist_to_ATG_target1	prom_start_1	prom_end_1	strand_1	first_gene_ID_1	number_of_genes_in_operon_1	name_1	COG_1	PAO1_ID_1	PA14_ID_1	IHMA87_ID_1	homolog_group_1	putative_target_2
refseq|NC_008463.1|chromosome	peak45	1	4453.55	27.50392	316851	-114	316565	316985	+	PA14_03470	1		Signal transduction mechanisms	PA0267	PA14_03470	IHMA87_00246	homolog_g281
refseq|NC_008463.1|chromosome	peak381	1	1250.82	11.714815000000002	3728067	-236	3727811	3728231	-	PA14_41750	1		Lipid transport and metabolism	PA1764	PA14_41750	IHMA87_03441	homolog_g1813
refseq|NC_008463.1|chromosome	peak645	2	855.71	9.076335	6116131	-118	6115993	6116413	-	PA14_68560	1		Energy production and conversion	PA5190	PA14_68560	IHMA87_05673	homolog_g5332	-134	6115865	6116285	+	PA14_68570	1		Function unknown	PA5191	PA14_68570		homolog_g5333
refseq|NC_008463.1|chromosome	peak7	1	834.81	9.12048	27575	-92	27267	27687	+	PA14_00300	3	plcB	Function unknown	PA0026	PA14_00300	IHMA87_00027	homolog_g38
refseq|NC_008463.1|chromosome	peak47	2	744.65	8.336224999999999	381503	-124	381227	381647	+	PA14_04270	1		Function unknown	PA0327	PA14_04270	IHMA87_00303	homolog_g343	-204	381279	381699	-	PA14_04250	4		Amino acid transport and metabolism	PA0326	PA14_04250		homolog_g342
refseq|NC_008463.1|chromosome	peak354	1	723.86	8.4215	3354721	-85	3354406	3354826	+	PA14_37680	1		Function unknown	PA2075	PA14_37680		homolog_g2130
refseq|NC_008463.1|chromosome	peak403	1	620.56	7.708425	4086289	-231	4086038	4086458	-	PA14_45960	1	lasR	Transcription	PA1430	PA14_45960	IHMA87_03737	homolog_g1476
refseq|NC_008463.1|chromosome	peak465	1	586.15	7.46421	4664933	-160	4664753	4665173	-	PA14_52600	1	alaS	"Translation, ribosomal structure and biogenesis"	PA0903	PA14_52600	IHMA87_04351	homolog_g939
refseq|NC_008463.1|chromosome	peak11	1	523.91	6.171495	141408	-227	141161	141581	-	PA14_01500	1		Transcription	PA0123	PA14_01500	IHMA87_00126	homolog_g135
refseq|NC_008463.1|chromosome	peak427	2	450.4	6.186325	4353256	-31	4352887	4353307	+	PA14_49020	1				PA14_49020		homolog_g6196	-97	4353139	4353559	-	PA14_49010	4				PA14_49010		homolog_g6195
refseq|NC_008463.1|chromosome	peak293	2	403.93	6.04903	2514145	-138	2513883	2514303	+	PA14_29060	1		Transcription	PA2713	PA14_29060		homolog_g2775	-216	2513909	2514329	-	PA14_29050	2		General function prediction only	PA2714	PA14_29050		homolog_g2776
refseq|NC_008463.1|chromosome	peak521	2	380.19	5.872745	5152681	-199	5152462	5152882	-	PA14_57880	5		"Secondary metabolites biosynthesis, transport and catabolism"	PA4456	PA14_57880	IHMA87_04778	homolog_g4566	-215	5152496	5152916	+	PA14_57890	5		General function prediction only	PA4457	PA14_57890	IHMA87_04779	homolog_g4567
refseq|NC_008463.1|chromosome	peak574	1	371.86	5.80767	5370109	-180	5369909	5370329	-	PA14_60270	1		Amino acid transport and metabolism	PA4548	PA14_60270	IHMA87_05009	homolog_g4662
refseq|NC_008463.1|chromosome	peak157	1	369.17	5.791505	1301038	-88	1300726	1301146	+	PA14_15350	1				PA14_15350		homolog_g5916
refseq|NC_008463.1|chromosome	peak39	1	326.99	5.26815	305744	-145	305579	305999	-	PA14_03340	3				PA14_03340		homolog_g5860
refseq|NC_008463.1|chromosome	peak6	1	322.49	5.245785	21410	-323	21333	21753	+	PA14_00210	3		Function unknown	PA0020	PA14_00210	IHMA87_00021	homolog_g32
refseq|NC_008463.1|chromosome	peak378	1	311.07	5.290324999999999	3720892	-256	3720616	3721036	-	PA14_41670	1	ppsA	Carbohydrate transport and metabolism	PA1770	PA14_41670	IHMA87_03435	homolog_g1819
refseq|NC_008463.1|chromosome	peak597	1	294.98	4.0899350000000005	5536276	-387	5535869	5536289	-	PA14_62040	3				PA14_62040	IHMA87_05157	homolog_g6389
refseq|NC_008463.1|chromosome	peak162	1	272.01	4.9485	1307071	-101	1306950	1307370	-	PA14_15430	1				PA14_15430		homolog_g5921
refseq|NC_008463.1|chromosome	peak578	1	267.7	4.89091	5398889	-291	5398780	5399200	+	PA14_60580	1		Function unknown	PA4579	PA14_60580	IHMA87_05040	homolog_g4694
refseq|NC_008463.1|chromosome	peak282	1	267.04	4.838865	2479113	-166	2478879	2479299	+	PA14_28800	1				PA14_28800		homolog_g6028
refseq|NC_008463.1|chromosome	peak298	2	240.98	4.657555	2568001	-23	2567958	2568378	-	PA14_29620	1	fphR	Transcription	PA2665	PA14_29620	IHMA87_02444	homolog_g2726	-132	2567733	2568153	+	PA14_29640	1	fhp	Energy production and conversion	PA2664	PA14_29640	IHMA87_02445	homolog_g2725
refseq|NC_008463.1|chromosome	peak64	2	240.02	4.58947	590282	-11	589893	590313	+	PA14_06770	1	nirQ	General function prediction only	PA0520	PA14_06770	IHMA87_00496	homolog_g539	-205	590057	590477	-	PA14_06750	1	nirS	Energy production and conversion	PA0519	PA14_06750	IHMA87_00495	homolog_g538
refseq|NC_008463.1|chromosome	peak529	1	238.03	4.556865	5217492	-386	5217086	5217506	-	PA14_58560	1		Function unknown	PA4513	PA14_58560	IHMA87_04835	homolog_g4623
refseq|NC_008463.1|chromosome	peak690	1	222.13	4.47957	6464295	19	6464294	6464714	-	PA14_72540	2	nrdJa	Nucleotide transport and metabolism	PA5497	PA14_72540	IHMA87_06041	homolog_g5649
refseq|NC_008463.1|chromosome	peak33	1	220.92	4.189265000000001	300054	-279	299933	300353	+	PA14_03310	1				PA14_03310		homolog_g5857
refseq|NC_008463.1|chromosome	peak477	1	219.22	4.320539999999999	4860361	-52	4860013	4860433	+	PA14_54850	1				PA14_54850		homolog_g6235
refseq|NC_008463.1|chromosome	peak502	2	213.9	4.38084	4973964	-19	4973583	4974003	+	PA14_55730	1		Function unknown	PA4288	PA14_55730	IHMA87_04589	homolog_g4395	-81	4973863	4974283	-	PA14_55720	1		General function prediction only	PA4287	PA14_55720	IHMA87_04588	homolog_g4394
refseq|NC_008463.1|chromosome	peak431	2	205.4	4.317015	4434677	-28	4434629	4435049	-	PA14_49870	1		Function unknown	PA1122	PA14_49870	IHMA87_04082	homolog_g1166	-182	4434459	4434879	+	PA14_49880	3	yfiR	Function unknown	PA1121	PA14_49880	IHMA87_04083	homolog_g1165
refseq|NC_008463.1|chromosome	peak363	1	193.33	4.181495	3563618	-71	3563289	3563709	+	PA14_39990	2		Lipid transport and metabolism	PA1897	PA14_39990	IHMA87_03221	homolog_g1952
refseq|NC_008463.1|chromosome	peak505	2	186.77	4.034575	5045560	-43	5045203	5045623	+	PA14_56620	3		Transcription	PA4354	PA14_56620	IHMA87_04669	homolog_g4461	-110	5045430	5045850	-	PA14_56600	1		Function unknown	PA4353	PA14_56600	IHMA87_04668	homolog_g4460
refseq|NC_008463.1|chromosome	peak280	1	181.54	4.063525	2476664	-7	2476271	2476691	+	PA14_28770	1				PA14_28770		homolog_g6025
refseq|NC_008463.1|chromosome	peak700	1	180.67	4.061285	6537470	-14	6537436	6537856	-	PA14_73420	1	rnpA	"Translation, ribosomal structure and biogenesis"	PA5569	PA14_73420	IHMA87_06117	homolog_g5721
refseq|NC_008463.1|chromosome	peak440	1	173.39	3.911845000000001	4562383	-295	4562068	4562488	-	PA14_51330	1	nadA	Coenzyme transport and metabolism	PA1004	PA14_51330	IHMA87_04223	homolog_g1045
refseq|NC_008463.1|chromosome	peak642	1	167.24	3.92393	6082392	-60	6082052	6082472	+	PA14_68170	4	rmlB	Cell wall/membrane/envelope biogenesis	PA5161	PA14_68170	IHMA87_05642	homolog_g5300
refseq|NC_008463.1|chromosome	peak631	1	152.32	3.758845	5917025	-337	5916668	5917088	-	PA14_66340	1		General function prediction only	PA5019	PA14_66340	IHMA87_05503	homolog_g5155
refseq|NC_008463.1|chromosome	peak348	1	150.04	3.722735	3209617	-361	3209236	3209656	-	PA14_36030	2				PA14_36030		homolog_g6133
refseq|NC_008463.1|chromosome	peak313	1	142.35	3.65156	2708194	-244	2707930	2708350	-	PA14_31130	2				PA14_31130		homolog_g6068
refseq|NC_008463.1|chromosome	peak476	2	140.59	3.61672	4829563	-47	4829210	4829630	+	PA14_54480	1		General function prediction only	PA0759	PA14_54480	IHMA87_04498	homolog_g790	-226	4829317	4829737	-	PA14_54470	2		Function unknown	PA0760	PA14_54470	IHMA87_04497	homolog_g791
refseq|NC_008463.1|chromosome	peak463	2	139.8	3.482895	4644004	-5	4643609	4644029	+	PA14_52330	1		Function unknown	PA0922	PA14_52330	IHMA87_04316	homolog_g961	-397	4643587	4644007	-	PA14_52310	1	dinB	"Replication, recombination and repair"	PA0923	PA14_52310	IHMA87_04314	homolog_g963
refseq|NC_008463.1|chromosome	peak216	1	139.28	3.145	1924499	-367	1924112	1924532	-	PA14_22090	1				PA14_22090		homolog_g5960
refseq|NC_008463.1|chromosome	peak70	1	136.61	3.519055	637869	-129	637720	638140	-	PA14_07430	1		Function unknown	PA0572	PA14_07430	IHMA87_00549	homolog_g592
refseq|NC_008463.1|chromosome	peak10	2	131.37	3.514655	97583	-174	97389	97809	-	PA14_00980	5				PA14_00980		homolog_g5843	-194	97377	97797	+	PA14_00990	4		Function unknown	PA0082	PA14_00990	IHMA87_00084	homolog_g94
refseq|NC_008463.1|chromosome	peak21	1	128.44	3.47837	269200	1	269181	269601	-	PA14_03040	1		Carbohydrate transport and metabolism	PA0246	PA14_03040	IHMA87_00233	homolog_g259
refseq|NC_008463.1|chromosome	peak359	1	126.93	3.473965	3457229	-13	3457196	3457616	-	PA14_38750	2		Energy production and conversion	PA1991	PA14_38750	IHMA87_03130	homolog_g2046
refseq|NC_008463.1|chromosome	peak676	1	125.27	3.325405	6355643	-377	6355620	6356040	+	PA14_71340	1		Function unknown	PA5404	PA14_71340	IHMA87_05935	homolog_g5554
refseq|NC_008463.1|chromosome	peak123	1	123.89	3.39489	895576	-197	895359	895779	-	PA14_10360	1		Function unknown	PA4141	PA14_10360		homolog_g4237
refseq|NC_008463.1|chromosome	peak582	2	122.81	3.40983	5427931	-62	5427849	5428269	-	PA14_60850	3	mexC	Cell wall/membrane/envelope biogenesis	PA4599	PA14_60850	IHMA87_05059	homolog_g4715	-99	5427630	5428050	+	PA14_60860	1	nfxB	Transcription	PA4600	PA14_60860		homolog_g4716
refseq|NC_008463.1|chromosome	peak353	1	122.35	3.41871	3232556	-5	3232531	3232951	-	PA14_36290	2		General function prediction only	PA2197	PA14_36290	IHMA87_02939	homolog_g2253
refseq|NC_008463.1|chromosome	peak89	1	122.16	3.41123	725268	-31	725217	725637	-	PA14_08460	1		General function prediction only	PA0660	PA14_08460	IHMA87_00636	homolog_g681
refseq|NC_008463.1|chromosome	peak621	1	122.1	3.294225	5813048	-249	5812779	5813199	-	PA14_65200	2	rnr	Transcription	PA4937	PA14_65200	IHMA87_05427	homolog_g5071
refseq|NC_008463.1|chromosome	peak541	1	119.11	3.23845	5270545	-232	5270377	5270797	+	PA14_59200	2				PA14_59200	IHMA87_04931	homolog_g6294
refseq|NC_008463.1|chromosome	peak233	2	114.64	3.3289100000000005	2000129	-30	1999759	2000179	+	PA14_23070	3	zwf	Carbohydrate transport and metabolism	PA3183	PA14_23070	IHMA87_01763	homolog_g3266	-157	1999952	2000372	-	PA14_23060	1		Transcription	PA3184	PA14_23060	IHMA87_01762	homolog_g3267
refseq|NC_008463.1|chromosome	peak610	1	114.63	3.32738	5617003	-171	5616812	5617232	-	PA14_62930	1	carA	Amino acid transport and metabolism	PA4758	PA14_62930	IHMA87_05237	homolog_g4890
refseq|NC_008463.1|chromosome	peak479	1	114.37	3.11841	4862569	-53	4862496	4862916	-	PA14_54870	1				PA14_54870		homolog_g6237
refseq|NC_008463.1|chromosome	peak134	2	113.36	3.29542	1012296	-69	1011965	1012385	+	PA14_11680	1	PA4032	Signal transduction mechanisms	PA4032	PA14_11680	IHMA87_00896	homolog_g4128	-126	1012150	1012570	-	PA14_11670	1		Function unknown	PA4033	PA14_11670	IHMA87_00895	homolog_g4129
refseq|NC_008463.1|chromosome	peak551	1	112.68	3.0819399999999995	5305232	-312	5304900	5305320	-	PA14_59610	1				PA14_59610		homolog_g6328
refseq|NC_008463.1|chromosome	peak360	2	112.32	3.29145	3488421	-48	3488069	3488489	+	PA14_39160	1		Transcription	PA1961	PA14_39160	IHMA87_03170	homolog_g2016	-100	3488301	3488721	-	PA14_39150	1	azoR2	Lipid transport and metabolism	PA1962	PA14_39150	IHMA87_03158	homolog_g2017
refseq|NC_008463.1|chromosome	peak66	2	111.99	3.279515	615893	-4	615869	616289	-	PA14_07110	2		Transcription	PA0547	PA14_07110	IHMA87_00525	homolog_g567	-242	615735	616155	+	PA14_07130	2	tktA	Carbohydrate transport and metabolism	PA0548	PA14_07130	IHMA87_00526	homolog_g568
refseq|NC_008463.1|chromosome	peak509	1	102.35	3.16949	5089295	-160	5089055	5089475	+	PA14_57140	1		Signal transduction mechanisms	PA4396	PA14_57140	IHMA87_04714	homolog_g4503
refseq|NC_008463.1|chromosome	peak540	2	101.22	3.15613	5267949	-95	5267834	5268254	-	PA14_59170	1				PA14_59170		homolog_g6291	-225	5267774	5268194	+	PA14_59180	1				PA14_59180	IHMA87_04933	homolog_g6292
refseq|NC_008463.1|chromosome	peak472	1	100.86	2.98442	4753976	-214	4753790	4754210	+	PA14_53610	1				PA14_53610		homolog_g6229
refseq|NC_008463.1|chromosome	peak516	2	100.81	3.1365350000000003	5129552	-50	5129482	5129902	-	PA14_57590	2	rplM	"Translation, ribosomal structure and biogenesis"	PA4433	PA14_57590	IHMA87_04754	homolog_g4542	-196	5129348	5129768	+	PA14_57600	1		Energy production and conversion	PA4434	PA14_57600	IHMA87_04755	homolog_g4543
refseq|NC_008463.1|chromosome	peak478	1	100.78	3.14163	4861575	-130	4861425	4861845	-	PA14_54860	1				PA14_54860		homolog_g6236
refseq|NC_008463.1|chromosome	peak175	2	94.07	3.0703050000000003	1372566	-28	1372194	1372614	+	PA14_16110	1				PA14_16110	IHMA87_01220	homolog_g5946	-69	1372477	1372897	-	PA14_16100	1		Amino acid transport and metabolism	PA3734	PA14_16100		homolog_g3828
refseq|NC_008463.1|chromosome	peak193	2	90.27	2.97527	1518957	-11	1518568	1518988	+	PA14_17670	1	erdR	Transcription	PA3604	PA14_17670	IHMA87_01366	homolog_g3697	-122	1518815	1519235	-	PA14_17660	1		General function prediction only	PA3605	PA14_17660	IHMA87_01365	homolog_g3698
refseq|NC_008463.1|chromosome	peak370	2	89.97	2.9378	3637847	-24	3637471	3637891	+	PA14_40770	2	cysI	Inorganic ion transport and metabolism	PA1838	PA14_40770	IHMA87_03289	homolog_g1893	-207	3637620	3638040	-	PA14_40750	1				PA14_40750		homolog_g6157
refseq|NC_008463.1|chromosome	peak305	1	89.64	2.999105	2653392	4	2653376	2653796	-	PA14_30620	1		Transcription	PA2588	PA14_30620		homolog_g2648
refseq|NC_008463.1|chromosome	peak49	1	87.94	2.98818	417422	-34	417056	417476	+	PA14_04700	1		General function prediction only	PA0360	PA14_04700	IHMA87_00337	homolog_g376
refseq|NC_008463.1|chromosome	peak362	1	85.51	2.95109	3538978	-104	3538682	3539102	+	PA14_39720	1		Amino acid transport and metabolism	PA1918	PA14_39720		homolog_g1973
refseq|NC_008463.1|chromosome	peak643	2	84.6	2.94726	6114431	-57	6114088	6114508	+	PA14_68550	1		Transcription	PA5189	PA14_68550	IHMA87_05672	homolog_g5331	-86	6114325	6114745	-	PA14_68530	4		Lipid transport and metabolism	PA5188	PA14_68530	IHMA87_05671	homolog_g5330
refseq|NC_008463.1|chromosome	peak352	1	81.6	2.90065	3230306	-103	3230183	3230603	-	PA14_36260	1		Signal transduction mechanisms	PA2200	PA14_36260	IHMA87_02936	homolog_g2256
