## Supplementary Dataset 2 for "Determination of the Two-Component Systems regulatory network reveals core and accessory regulations across *Pseudomonas aeruginosa* lineages": CS29_TtsR-PA3714_PAO1.tab

chrom	peakID	number_of_putative_targets	log(qvalue)	fold_enrichment	summit_position	dist_to_ATG_target1	prom_start_1	prom_end_1	strand_1	first_gene_ID_1	number_of_genes_in_operon_1	name_1	COG_1	PAO1_ID_1	PA14_ID_1	IHMA87_ID_1	homolog_group_1	putative_target_2
refseq|NC_002516.2|chromosome	peak13	1	1783.08	17.04605	302725	-99	302424	302844	+	PA0267	1		Signal transduction mechanisms	PA0267	PA14_03470	IHMA87_00246	homolog_g281
refseq|NC_002516.2|chromosome	peak70	1	701.79	9.8583	1906596	-246	1906442	1906862	+	PA1764	1		Lipid transport and metabolism	PA1764	PA14_41750	IHMA87_03441	homolog_g1813
refseq|NC_002516.2|chromosome	peak5	1	307.12	5.205125	27512	-134	27246	27666	+	PA0026	3	plcB	Function unknown	PA0026	PA14_00300	IHMA87_00027	homolog_g38
refseq|NC_002516.2|chromosome	peak82	1	290.81	4.855785	2281658	-80	2281558	2281978	-	PA2075	1		Function unknown	PA2075	PA14_37680		homolog_g2130
refseq|NC_002516.2|chromosome	peak59	1	282.07	4.82623	1557938	-233	1557771	1558191	+	PA1430	1	lasR	Transcription	PA1430	PA14_45960	IHMA87_03737	homolog_g1476
refseq|NC_002516.2|chromosome	peak4	1	200.29	4.0209850000000005	21416	-296	21312	21732	+	PA0020	3		Function unknown	PA0020	PA14_00210	IHMA87_00021	homolog_g32
refseq|NC_002516.2|chromosome	peak175	2	190.54	3.973655	4989097	-206	4988871	4989291	-	PA4456	6		"Secondary metabolites biosynthesis, transport and catabolism"	PA4456	PA14_57880	IHMA87_04778	homolog_g4566	-208	4988905	4989325	+	PA4457	5		General function prediction only	PA4457	PA14_57890	IHMA87_04779	homolog_g4567
refseq|NC_002516.2|chromosome	peak3	1	180.73	3.88389	16589	18	16587	17007	-	PA0014	1		Function unknown	PA0014	PA14_00150		homolog_g26
refseq|NC_002516.2|chromosome	peak184	1	173.12	4.822865	5126429	-284	5126313	5126733	+	PA4579	1		Function unknown	PA4579	PA14_60580	IHMA87_05040	homolog_g4694
refseq|NC_002516.2|chromosome	peak39	1	167.55	3.762335	986651	-167	986418	986838	+	PA0903	1	alaS	"Translation, ribosomal structure and biogenesis"	PA0903	PA14_52600	IHMA87_04351	homolog_g939
refseq|NC_002516.2|chromosome	peak203	2	96.72	3.3633500000000005	5645600	7	5645193	5645613	+	PA5020	1		Lipid transport and metabolism	PA5020	PA14_66350	IHMA87_05504	homolog_g5156	-310	5645270	5645690	-	PA5019	1		General function prediction only	PA5019	PA14_66340	IHMA87_05503	homolog_g5155
refseq|NC_002516.2|chromosome	peak178	1	91.04	3.2347900000000003	5053794	-394	5053380	5053800	-	PA4513	1		Function unknown	PA4513	PA14_58560	IHMA87_04835	homolog_g4623
refseq|NC_002516.2|chromosome	peak101	1	87.2	3.3063	2928530	-9	2928139	2928559	+	PA2588	1		Transcription	PA2588	PA14_30620		homolog_g2648
refseq|NC_002516.2|chromosome	peak23	2	79.76	3.13779	580308	-8	579916	580336	+	PA0520	1	nirQ	General function prediction only	PA0520	PA14_06770	IHMA87_00496	homolog_g539	-208	580080	580500	-	PA0519	11	nirS	Energy production and conversion	PA0519	PA14_06750	IHMA87_00495	homolog_g538
