## Supplementary Dataset 2 for "Determination of the Two-Component Systems regulatory network reveals core and accessory regulations across *Pseudomonas aeruginosa* lineages": CS31_RocA1-IHMA87_00998_IHMA.tab

chrom	peakID	number_of_putative_targets	log(qvalue)	fold_enrichment	summit_position	dist_to_ATG_target1	prom_start_1	prom_end_1	strand_1	first_gene_ID_1	number_of_genes_in_operon_1	name_1	COG_1	PAO1_ID_1	PA14_ID_1	IHMA87_ID_1	homolog_group_1	putative_target_2
IHMA87_1	peak148	1	4336.93	34.873315000000005	1090662	-209	1090471	1090891	+	IHMA87_01022	1		Function unknown	PA3923	PA14_13130	IHMA87_01022	homolog_g4019
IHMA87_1	peak852	2	3670.04	33.803995	6205092	-176	6204868	6205288	+	IHMA87_05817	1					IHMA87_05817	homolog_g7560	-192	6204880	6205300	-	IHMA87_05816	2					IHMA87_05816	homolog_g7559
IHMA87_1	peak232	2	3123.42	30.94773	1662470	-85	1662155	1662575	+	IHMA87_01530	1		Function unknown	PA3412	PA14_19960	IHMA87_01530	homolog_g3502	-125	1662325	1662745	-	IHMA87_01529	1		Function unknown	PA3413	PA14_19950	IHMA87_01529	homolog_g3503
IHMA87_1	peak533	1	2982.46	30.10976	3907704	-99	3907585	3908005	-	IHMA87_03647	2	zipA	"Cell cycle control, cell division, chromosome partitioning"	PA1528	PA14_44670	IHMA87_03647	homolog_g1574
IHMA87_1	peak453	1	2973.29	29.927955	3374301	-3	3374278	3374698	-	IHMA87_03130	2		Energy production and conversion	PA1991	PA14_38750	IHMA87_03130	homolog_g2046
IHMA87_1	peak661	2	2771.86	28.468985000000004	4876447	-45	4876092	4876512	+	IHMA87_04574	3		Function unknown	PA0671	PA14_55590	IHMA87_04574	homolog_g697	-144	4876283	4876703	-	IHMA87_04573	1	hemO	Inorganic ion transport and metabolism	PA0672	PA14_55580	IHMA87_04573	homolog_g698
IHMA87_1	peak145	2	2752.41	28.35891	1061429	-97	1061126	1061546	+	IHMA87_00999	1	rocR	Signal transduction mechanisms	PA3947	PA14_12810	IHMA87_00999	homolog_g4043	-186	1061223	1061643	-	IHMA87_00998	1	rocA1	Transcription	PA3948	PA14_12780	IHMA87_00998	homolog_g4044
IHMA87_1	peak142	1	2715.55	27.015335	1050503	-200	1050283	1050703	-	IHMA87_00986	1					IHMA87_00986	homolog_g6576
IHMA87_1	peak413	1	2691.54	27.60605	2916264	-103	2915967	2916387	+	IHMA87_02734	1					IHMA87_02734	homolog_g6979
IHMA87_1	peak822	2	2673.59	27.756905000000003	6079869	-35	6079504	6079924	+	IHMA87_05712	1		Function unknown	PA5229	PA14_69050	IHMA87_05712	homolog_g5373	-150	6079699	6080119	-	IHMA87_05711	1					IHMA87_05711	homolog_g7509
IHMA87_1	peak799	1	2553.15	25.46777	5824342	-189	5824131	5824551	+	IHMA87_05482	2		Signal transduction mechanisms	PA4998	PA14_66090	IHMA87_05482	homolog_g5134
IHMA87_1	peak299	1	2348.28	25.32992	2127558	-176	2127334	2127754	+	IHMA87_01976	1	sth	Energy production and conversion	PA2991	PA14_25390	IHMA87_01976	homolog_g3065
IHMA87_1	peak604	1	2236.69	24.576175	4523055	-139	4522896	4523316	-	IHMA87_04236	4					IHMA87_04236	homolog_g7286
IHMA87_1	peak379	1	2232.13	24.477310000000003	2660831	-214	2660597	2661017	-	IHMA87_02523	1					IHMA87_02523	homolog_g6916
IHMA87_1	peak820	2	2215.3	24.32319	6040141	-120	6039861	6040281	+	IHMA87_05674	1					IHMA87_05674	homolog_g7507	-192	6039929	6040349	-	IHMA87_05673	1		Energy production and conversion	PA5190	PA14_68560	IHMA87_05673	homolog_g5332
IHMA87_1	peak314	2	2190.45	24.176485	2293165	-16	2293129	2293549	-	IHMA87_02147	1		Function unknown	PA2820	PA14_27590	IHMA87_02147	homolog_g2890	-202	2292967	2293387	+	IHMA87_02148	2					IHMA87_02148	homolog_g6696
IHMA87_1	peak702	2	2113.96	23.519645	5203216	-196	5203000	5203420	-	IHMA87_04880	1		General function prediction only	PA4539	PA14_58880	IHMA87_04880	homolog_g4650	-256	5203072	5203492	+	IHMA87_04881	2		"Intracellular trafficking, secretion, and vesicular transport"	PA4540	PA14_58890	IHMA87_04881	homolog_g4651
IHMA87_1	peak580	1	2111.86	23.49885	4343196	-229	4342947	4343367	-	IHMA87_04060	2	PA1157	Signal transduction mechanisms	PA1157	PA14_49440	IHMA87_04060	homolog_g1201
IHMA87_1	peak288	2	2078.68	23.158585	2036542	-17	2036159	2036579	+	IHMA87_01890	1		Transcription	PA3056	PA14_24580	IHMA87_01890	homolog_g3131	-108	2036414	2036834	-	IHMA87_01889	1		Function unknown	PA3057	PA14_24570	IHMA87_01889	homolog_g3132
IHMA87_1	peak889	2	2059.53	23.10578	6426215	-79	6426116	6426536	-	IHMA87_06020	1					IHMA87_06020	homolog_g7584	-147	6425962	6426382	+	IHMA87_06021	1		Function unknown	PA5477	PA14_72300	IHMA87_06021	homolog_g5628
IHMA87_1	peak117	2	1986.35	22.482885	895382	-127	895235	895655	-	IHMA87_00837	3		Function unknown	PA4087	PA14_11050	IHMA87_00837	homolog_g4183	-332	895314	895734	+	IHMA87_00838	6					IHMA87_00838	homolog_g6544
IHMA87_1	peak156	1	1910.65	21.931185	1136705	-102	1136583	1137003	-	IHMA87_01058	1	tpbA	Signal transduction mechanisms	PA3885	PA14_13660	IHMA87_01058	homolog_g3981
IHMA87_1	peak208	2	1869.52	21.56213	1480485	-70	1480155	1480575	+	IHMA87_01369	2		"Translation, ribosomal structure and biogenesis"	PA3601	PA14_17700	IHMA87_01369	homolog_g3694	-173	1480292	1480712	-	IHMA87_01368	1		Amino acid transport and metabolism	PA3602	PA14_17690	IHMA87_01368	homolog_g3695
IHMA87_1	peak781	2	1863.03	21.610185	5657165	-157	5656988	5657408	-	IHMA87_05330	2		Function unknown	PA4842	PA14_64030	IHMA87_05330	homolog_g4976	-196	5656961	5657381	+	IHMA87_05331	1		Signal transduction mechanisms	PA4843	PA14_64050	IHMA87_05331	homolog_g4977
IHMA87_1	peak210	1	1851.48	21.494095	1516785	-87	1516472	1516892	+	IHMA87_01404	1		Lipid transport and metabolism	PA3568	PA14_18150	IHMA87_01404	homolog_g3660
IHMA87_1	peak186	1	1837.77	21.372265	1356475	-143	1356312	1356732	-	IHMA87_01254	2	ttsR	Transcription	PA3714	PA14_16350	IHMA87_01254	homolog_g3808
IHMA87_1	peak7	1	1836.22	21.352335	36378	-81	36277	36697	-	IHMA87_00036	2	PA0034	Transcription	PA0034	PA14_00430	IHMA87_00036	homolog_g46
IHMA87_1	peak585	2	1767.24	20.8136	4368754	-27	4368707	4369127	-	IHMA87_04082	1		Function unknown	PA1122	PA14_49870	IHMA87_04082	homolog_g1166	-184	4368538	4368958	+	IHMA87_04083	3	yfiR	Function unknown	PA1121	PA14_49880	IHMA87_04083	homolog_g1165
IHMA87_1	peak588	1	1732.23	20.54262	4395687	-213	4395454	4395874	-	IHMA87_04108	3	fleQ	Signal transduction mechanisms	PA1097	PA14_50220	IHMA87_04108	homolog_g1140
IHMA87_1	peak759	1	1682.35	20.18028	5499309	-35	5499254	5499674	-	IHMA87_05165	1	pssA	Lipid transport and metabolism	PA4693	PA14_62120	IHMA87_05165	homolog_g4816
IHMA87_1	peak260	1	1680.98	20.137375	1898231	-125	1898086	1898506	-	IHMA87_01769	1		Signal transduction mechanisms	PA3177	PA14_23130	IHMA87_01769	homolog_g3260
IHMA87_1	peak124	1	1638.73	19.789555	952302	-136	952146	952566	-	IHMA87_00891	4		Defense mechanisms	PA4037	PA14_11620	IHMA87_00891	homolog_g4133
IHMA87_1	peak628	1	1627.56	19.675555000000003	4583975	-59	4583896	4584316	-	IHMA87_04299	1					IHMA87_04299	homolog_g7318
IHMA87_2	peak949	1	1599.1	19.4178	179496	-136	179232	179652	+	IHMA87_06313	5					IHMA87_06313	homolog_g7789
IHMA87_1	peak427	2	1566.4	16.948079999999997	3091637	-10	3091247	3091667	+	IHMA87_02869	2				PA14_59800	IHMA87_02869	homolog_g6345	-304	3091313	3091733	-	IHMA87_02868	1					IHMA87_02868	homolog_g6991
IHMA87_2	peak934	2	1553.77	19.031165	87687	-11	87298	87718	+	IHMA87_06208	2					IHMA87_06208	homolog_g7684	-66	87601	88021	-	IHMA87_06207	3					IHMA87_06207	homolog_g7683
IHMA87_1	peak466	2	1546.18	19.09872	3431170	-161	3430989	3431409	-	IHMA87_03182	1					IHMA87_03182	homolog_g7069	-262	3431032	3431452	+	IHMA87_03183	1					IHMA87_03183	homolog_g7070
IHMA87_1	peak815	1	1545.53	18.9639	6016894	-84	6016578	6016998	+	IHMA87_05651	4	arcD	Amino acid transport and metabolism	PA5170	PA14_68300	IHMA87_05651	homolog_g5309
IHMA87_1	peak294	1	1493.5	18.538285	2083276	-45	2083211	2083631	-	IHMA87_01936	1		Function unknown	PA3031	PA14_24880	IHMA87_01936	homolog_g3105
IHMA87_1	peak30	1	1480.67	18.49044	235871	-163	235688	236108	-	IHMA87_00207	1					IHMA87_00207	homolog_g6479
IHMA87_1	peak744	1	1465.25	18.25625	5446567	-69	5446236	5446656	+	IHMA87_05117	3		Function unknown	PA4658	PA14_61610	IHMA87_05117	homolog_g4774
IHMA87_1	peak18	2	1427.01	17.990325	104056	-99	103755	104175	+	IHMA87_00084	4		Function unknown	PA0082	PA14_00990	IHMA87_00084	homolog_g94	-269	103767	104187	-	IHMA87_00083	11	fha1	Signal transduction mechanisms	PA0081		IHMA87_00083	homolog_g93
IHMA87_1	peak443	1	1396.72	17.67243	3282584	-99	3282283	3282703	+	IHMA87_03049	1					IHMA87_03049	homolog_g7049
IHMA87_1	peak550	1	1396.09	17.668865	4067602	-27	4067229	4067649	+	IHMA87_03797	1		"Secondary metabolites biosynthesis, transport and catabolism"	PA2682	PA14_29420	IHMA87_03797	homolog_g2743
IHMA87_1	peak409	1	1386.15	17.668619999999997	2905071	-147	2904904	2905324	-	IHMA87_02727	1					IHMA87_02727	homolog_g6978
IHMA87_1	peak84	1	1368.17	17.545925	645474	-117	645191	645611	+	IHMA87_00595	2		Amino acid transport and metabolism	PA0603	PA14_07860	IHMA87_00595	homolog_g624
IHMA87_1	peak521	1	1307.71	16.887165	3825888	-82	3825570	3825990	+	IHMA87_03566	1		Transcription	PA1603	PA14_43770	IHMA87_03566	homolog_g1652
IHMA87_1	peak185	1	1296.32	16.89188	1352067	-153	1351894	1352314	-	IHMA87_01252	1					IHMA87_01252	homolog_g6612
IHMA87_1	peak183	2	1273.45	16.700785	1318007	-30	1317637	1318057	+	IHMA87_01222	2		Function unknown	PA3732	PA14_16140	IHMA87_01222	homolog_g3826	-300	1317687	1318107	-	IHMA87_01221	1		Energy production and conversion	PA3733	PA14_16130	IHMA87_01221	homolog_g3827
IHMA87_1	peak523	2	1262.22	16.597839999999998	3837404	-20	3837364	3837784	-	IHMA87_03576	2		"Secondary metabolites biosynthesis, transport and catabolism"	PA1593	PA14_43890	IHMA87_03576	homolog_g1642	-152	3837156	3837576	+	IHMA87_03577	1		Function unknown	PA1592	PA14_43900	IHMA87_03577	homolog_g1641
IHMA87_1	peak573	2	1247.74	16.48846	4258866	-101	4258567	4258987	+	IHMA87_03982	1		Signal transduction mechanisms	PA1251	PA14_48030	IHMA87_03982	homolog_g1295	-148	4258698	4259118	-	IHMA87_03981	1		Energy production and conversion	PA1252	PA14_48020	IHMA87_03981	homolog_g1296
IHMA87_1	peak641	2	1203.86	16.095914999999998	4676086	-59	4676007	4676427	-	IHMA87_04383	1	phhR	Transcription	PA0873	PA14_52980	IHMA87_04383	homolog_g908	-226	4675912	4676332	+	IHMA87_04384	3	phhA	Amino acid transport and metabolism	PA0872	PA14_52990	IHMA87_04384	homolog_g907
IHMA87_1	peak248	1	1200.41	16.08069	1812170	-37	1812113	1812533	-	IHMA87_01674	2					IHMA87_01674	homolog_g6636
IHMA87_1	peak685	1	1167.74	15.72694	5101327	-217	5101144	5101564	+	IHMA87_04784	5	rpoN	Transcription	PA4462	PA14_57940	IHMA87_04784	homolog_g4572
IHMA87_1	peak21	1	1167.24	15.74069	128223	-40	127863	128283	+	IHMA87_00105	1		Inorganic ion transport and metabolism	PA0102	PA14_01240	IHMA87_00105	homolog_g114
IHMA87_1	peak844	1	1151.13	15.177785	6177047	-243	6176890	6177310	+	IHMA87_05796	1					IHMA87_05796	homolog_g7539
IHMA87_1	peak658	1	1115.28	15.317	4826681	-162	4826499	4826919	-	IHMA87_04532	1		Function unknown	PA0714	PA14_55100	IHMA87_04532	homolog_g741
IHMA87_1	peak301	2	1096.97	15.088475	2145438	-112	2145306	2145726	-	IHMA87_01993	2					IHMA87_01993	homolog_g6685	-186	2145224	2145644	+	IHMA87_01994	3	rluC	"Translation, ribosomal structure and biogenesis"	PA2975	PA14_25580	IHMA87_01994	homolog_g3049
IHMA87_1	peak31	1	1082.24	14.97657	270330	-185	270125	270545	-	IHMA87_00238	1					IHMA87_00238	homolog_g6480
IHMA87_1	peak770	2	1072.96	14.94578	5580577	-119	5580296	5580716	+	IHMA87_05248	1	smpB	"Posttranslational modification, protein turnover, chaperones"	PA4768	PA14_63060	IHMA87_05248	homolog_g4901	-156	5580401	5580821	-	IHMA87_05247	2		Lipid transport and metabolism	PA4767	PA14_63050	IHMA87_05247	homolog_g4900
IHMA87_1	peak625	1	1059.5	14.833695	4566507	-202	4566309	4566729	+	IHMA87_04276	2					IHMA87_04276	homolog_g7309
IHMA87_1	peak570	1	1036.95	14.510915	4215573	-125	4215298	4215718	+	IHMA87_03940	1		Inorganic ion transport and metabolism	PA1292	PA14_47500	IHMA87_03940	homolog_g1337
IHMA87_1	peak511	2	1034.94	14.58543	3704514	-84	3704198	3704618	+	IHMA87_03447	1	pabB	Coenzyme transport and metabolism	PA1758	PA14_41820	IHMA87_03447	homolog_g1807	-216	3704278	3704698	-	IHMA87_03446	2		Transcription	PA1759	PA14_41810	IHMA87_03446	homolog_g1808
IHMA87_1	peak565	1	1024.02	14.410155	4172580	-12	4172192	4172612	+	IHMA87_03897	1		Function unknown	PA1333	PA14_47010	IHMA87_03897	homolog_g1379
IHMA87_1	peak290	1	1022.24	14.4132	2048755	-110	2048465	2048885	+	IHMA87_01902	2	rocA2	Transcription	PA3045	PA14_24710	IHMA87_01902	homolog_g3120
IHMA87_1	peak401	1	987.93	14.08644	2832935	-61	2832596	2833016	+	IHMA87_02687	2					IHMA87_02687	homolog_g6967
IHMA87_1	peak633	2	971.88	13.939115	4616284	-83	4615967	4616387	+	IHMA87_04326	1		Function unknown	PA0912	PA14_52465	IHMA87_04326	homolog_g951	-244	4616020	4616440	-	IHMA87_04325	1	mgtE	Inorganic ion transport and metabolism	PA0913	PA14_52460	IHMA87_04325	homolog_g952
IHMA87_1	peak516	1	967.48	13.85444	3746164	-320	3746084	3746504	+	IHMA87_03491	1		"Secondary metabolites biosynthesis, transport and catabolism"	PA1677	PA14_42820	IHMA87_03491	homolog_g1726
IHMA87_1	peak50	1	960.17	13.66245	396375	-328	396027	396447	-	IHMA87_00362	1		Function unknown	PA0384	PA14_05020	IHMA87_00362	homolog_g400
IHMA87_1	peak310	3	934.03	11.836135	2231373	-57	2231296	2231716	-	IHMA87_02082	1		Function unknown	PA2883	PA14_26780	IHMA87_02082	homolog_g2955	-167	2231140	2231560	+	IHMA87_02083	2		Signal transduction mechanisms	PA2882	PA14_26810	IHMA87_02083	homolog_g2954	-363	2230990	2231410	-	IHMA87_02081	1		General function prediction only	PA2884	PA14_26770	IHMA87_02081	homolog_g2956
IHMA87_1	peak408	2	928.66	13.59453	2885047	-122	2884905	2885325	-	IHMA87_02719	1		Function unknown	PA2429	PA14_33230	IHMA87_02719	homolog_g2484	-139	2884786	2885206	+	IHMA87_02720	1		Function unknown	PA2428	PA14_33240	IHMA87_02720	homolog_g2483
IHMA87_1	peak540	1	928.58	13.565895	3988489	-88	3988381	3988801	-	IHMA87_03725	2					IHMA87_03725	homolog_g7181
IHMA87_1	peak644	1	888.89	13.199545	4726057	-97	4725754	4726174	+	IHMA87_04433	1					IHMA87_04433	homolog_g7341
IHMA87_1	peak217	1	844.81	12.4555	1556075	-30	1556025	1556445	-	IHMA87_01434	3				PA14_20510	IHMA87_01434	homolog_g5951
IHMA87_1	peak518	1	814.86	12.44403	3770707	-165	3770522	3770942	-	IHMA87_03512	8	hisA2	Function unknown	PA1656	PA14_43050	IHMA87_03512	homolog_g1705
IHMA87_1	peak263	1	796.46	12.30533	1919436	-121	1919157	1919577	+	IHMA87_01788	5					IHMA87_01788	homolog_g6642
IHMA87_1	peak739	1	791.47	12.1995	5348933	-252	5348661	5349081	-	IHMA87_05036	1		Function unknown	PA4575	PA14_60540	IHMA87_05036	homolog_g4690
IHMA87_1	peak450	2	778.18	12.116230000000002	3342423	-33	3342370	3342790	-	IHMA87_03101	1		Function unknown	PA2017	PA14_38420	IHMA87_03101	homolog_g2072	-108	3342131	3342551	+	IHMA87_03102	5	liuR	Transcription	PA2016	PA14_38430	IHMA87_03102	homolog_g2071
IHMA87_1	peak415	1	775.93	12.077245	2920607	-180	2920387	2920807	+	IHMA87_02739	1		Transcription	PA2417	PA14_33440	IHMA87_02739	homolog_g2472
IHMA87_1	peak668	2	772.76	11.998655	4924203	-183	4923986	4924406	+	IHMA87_04607	1	flp	"Intracellular trafficking, secretion, and vesicular transport"	PA4306	PA14_55940	IHMA87_04607	homolog_g4413	-231	4923952	4924372	-	IHMA87_04606	7	rcpC	"Intracellular trafficking, secretion, and vesicular transport"	PA4305	PA14_55930	IHMA87_04606	homolog_g4412
IHMA87_1	peak190	1	757.2	11.921745	1382504	-12	1382472	1382892	-	IHMA87_01277	1		Function unknown	PA3691	PA14_16640	IHMA87_01277	homolog_g3785
IHMA87_1	peak111	1	750.21	11.839855	831046	-101	830925	831345	-	IHMA87_00780	1					IHMA87_00780	homolog_g6540
IHMA87_1	peak475	1	742.78	11.711315	3547377	-168	3547145	3547565	+	IHMA87_03280	1					IHMA87_03280	homolog_g7090
IHMA87_1	peak86	1	731.23	11.64676	674387	-186	674173	674593	+	IHMA87_00630	1	speD	Amino acid transport and metabolism	PA0654	PA14_08390	IHMA87_00630	homolog_g675
IHMA87_1	peak129	1	727.63	11.126475	1006192	-365	1005807	1006227	-	IHMA87_00942	1	lnt	Cell wall/membrane/envelope biogenesis	PA3984	PA14_12280	IHMA87_00942	homolog_g4080
IHMA87_1	peak578	1	724.32	11.62526	4306827	-346	4306461	4306881	-	IHMA87_04024	1		"Cell cycle control, cell division, chromosome partitioning"	PA1192	PA14_48870	IHMA87_04024	homolog_g1236
IHMA87_1	peak432	1	705.79	11.389095	3131053	-242	3130791	3131211	-	IHMA87_02907	2					IHMA87_02907	homolog_g7020
IHMA87_1	peak497	1	681.95	11.167455	3643220	-39	3642859	3643279	+	IHMA87_03384	1					IHMA87_03384	homolog_g7147
IHMA87_1	peak851	2	671.44	10.99445	6202432	-86	6202326	6202746	-	IHMA87_05813	2					IHMA87_05813	homolog_g7556	-204	6202236	6202656	+	IHMA87_05814	1					IHMA87_05814	homolog_g7557
IHMA87_1	peak645	1	660.24	10.89351	4727568	-87	4727255	4727675	+	IHMA87_04434	1		Function unknown	PA0825	PA14_53630	IHMA87_04434	homolog_g856
IHMA87_1	peak510	1	657.67	10.808655	3696617	-216	3696381	3696801	-	IHMA87_03441	2		Lipid transport and metabolism	PA1764	PA14_41750	IHMA87_03441	homolog_g1813
IHMA87_1	peak107	2	649.71	10.80157	789243	-104	789119	789539	-	IHMA87_00740	1	pqsL	Coenzyme transport and metabolism	PA4190	PA14_09700	IHMA87_00740	homolog_g4286	-171	789014	789434	+	IHMA87_00741	1					IHMA87_00741	homolog_g6531
IHMA87_1	peak436	1	647.57	10.791004999999998	3155276	-31	3154907	3155327	+	IHMA87_02928	2					IHMA87_02928	homolog_g7023
IHMA87_1	peak407	3	642.83	10.72008	2854741	-3	2854718	2855138	-	IHMA87_02695	1		Function unknown	PA2453	PA14_32890	IHMA87_02695	homolog_g2508	-277	2854444	2854864	-	IHMA87_02694	2		General function prediction only	PA2454	PA14_32880	IHMA87_02694	homolog_g2509	-154	2854495	2854915	+	IHMA87_02696	1				PA14_32905	IHMA87_02696	homolog_g6091
IHMA87_1	peak741	1	634.21	10.665875	5390482	-114	5390348	5390768	-	IHMA87_05065	3		Signal transduction mechanisms	PA4606	PA14_60950	IHMA87_05065	homolog_g4722
IHMA87_1	peak312	2	631.11	10.60426	2271265	-82	2271163	2271583	-	IHMA87_02126	1		Lipid transport and metabolism	PA2841	PA14_27360	IHMA87_02126	homolog_g2911	-260	2271125	2271545	+	IHMA87_02127	1		"Replication, recombination and repair"	PA2840	PA14_27370	IHMA87_02127	homolog_g2910
IHMA87_1	peak899	1	604.49	10.36592	6504140	-275	6503845	6504265	-	IHMA87_06095	1					IHMA87_06095	homolog_g7591
IHMA87_1	peak597	1	592.05	10.148875	4456902	-292	4456590	4457010	-	IHMA87_04169	2		Function unknown	PA1042	PA14_50870	IHMA87_04169	homolog_g1085
IHMA87_1	peak423	1	588.22	8.56446	3052151	-383	3051748	3052168	-	IHMA87_02833	1		Energy production and conversion	PA2263	PA14_35320	IHMA87_02833	homolog_g2319
IHMA87_1	peak33	1	549.18	9.747375	277682	-125	277407	277827	+	IHMA87_00246	1		Signal transduction mechanisms	PA0267	PA14_03470	IHMA87_00246	homolog_g281
IHMA87_1	peak690	1	540.27	8.615675	5145685	-55	5145340	5145760	+	IHMA87_04822	1		Amino acid transport and metabolism	PA4500	PA14_58390	IHMA87_04822	homolog_g4610
IHMA87_1	peak110	1	534.73	9.603355	815133	-259	814992	815412	+	IHMA87_00767	1		Function unknown	PA4154	PA14_10220	IHMA87_00767	homolog_g4250
IHMA87_1	peak716	1	522.42	9.451505	5265485	-295	5265170	5265590	-	IHMA87_04952	2					IHMA87_04952	homolog_g7436
IHMA87_1	peak587	2	516.83	9.424625	4373593	-125	4373318	4373738	+	IHMA87_04089	1		Cell wall/membrane/envelope biogenesis	PA1115	PA14_49940	IHMA87_04089	homolog_g1159	-127	4373446	4373866	-	IHMA87_04088	1		Function unknown	PA1116	PA14_49930	IHMA87_04088	homolog_g1160
IHMA87_1	peak751	1	516.65	9.37005	5467612	-42	5467254	5467674	+	IHMA87_05139	1					IHMA87_05139	homolog_g7463
IHMA87_1	peak724	2	502.28	9.270515	5274364	-182	5274146	5274566	+	IHMA87_04960	1					IHMA87_04960	homolog_g7444	-295	5274049	5274469	-	IHMA87_04959	1					IHMA87_04959	homolog_g7443
IHMA87_1	peak672	1	493.47	9.08523	4979777	-55	4979702	4980122	-	IHMA87_04656	1		Transcription	PA4341	PA14_56430	IHMA87_04656	homolog_g4448
IHMA87_1	peak600	1	486.63	9.059135	4495312	-30	4494942	4495362	+	IHMA87_04211	2					IHMA87_04211	homolog_g7281
IHMA87_1	peak813	2	481.93	9.0091	5974180	-75	5973855	5974275	+	IHMA87_05607	1	pgm	Carbohydrate transport and metabolism	PA5131	PA14_67770	IHMA87_05607	homolog_g5268	-251	5973909	5974329	-	IHMA87_05606	3		Inorganic ion transport and metabolism	PA5130	PA14_67750	IHMA87_05606	homolog_g5267
IHMA87_1	peak64	2	473.4	8.89675	559431	-107	559138	559558	+	IHMA87_00517	1		General function prediction only	PA0539	PA14_07010	IHMA87_00517	homolog_g559	-120	559291	559711	-	IHMA87_00516	1	dsbB	"Posttranslational modification, protein turnover, chaperones"	PA0538	PA14_07000	IHMA87_00516	homolog_g558
IHMA87_1	peak329	2	466.49	8.84176	2400927	-47	2400860	2401280	-	IHMA87_02262	2	copR	Signal transduction mechanisms	PA2809	PA14_27810	IHMA87_02262	homolog_g2876	-78	2400605	2401025	+	IHMA87_02263	1	ptrA	Function unknown	PA2808	PA14_27830	IHMA87_02263	homolog_g2875
IHMA87_1	peak776	2	465.09	8.81095	5640572	-10	5640542	5640962	-	IHMA87_05312	1					IHMA87_05312	homolog_g7487	-291	5640261	5640681	-	IHMA87_05311	1		Function unknown	PA4826	PA14_63820	IHMA87_05311	homolog_g4960
IHMA87_1	peak85	2	463.98	8.793544999999998	654792	-86	654686	655106	-	IHMA87_00603	1	prtR	Transcription	PA0611	PA14_07960	IHMA87_00603	homolog_g632	-372	654764	655184	+	IHMA87_00604	1					IHMA87_00604	homolog_g6512
IHMA87_1	peak484	2	458.16	8.717925000000001	3601043	-108	3600751	3601171	+	IHMA87_03330	2	parR	Transcription	PA1799	PA14_41260	IHMA87_03330	homolog_g1853	-120	3600903	3601323	-	IHMA87_03329	4	tig	"Posttranslational modification, protein turnover, chaperones"	PA1800	PA14_41250	IHMA87_03329	homolog_g1854
IHMA87_1	peak478	1	440.02	8.488969999999998	3582154	-193	3581947	3582367	+	IHMA87_03315	1	mltD	Cell wall/membrane/envelope biogenesis	PA1812	PA14_41090	IHMA87_03315	homolog_g1867
IHMA87_1	peak596	1	438.49	8.543025	4451245	4	4451229	4451649	-	IHMA87_04164	1		Cell wall/membrane/envelope biogenesis	PA1048	PA14_50810	IHMA87_04164	homolog_g1091
IHMA87_1	peak688	1	437.51	8.38818	5126102	-9	5125711	5126131	+	IHMA87_04808	1		Function unknown	PA4486	PA14_58220	IHMA87_04808	homolog_g4596
IHMA87_1	peak32	1	430.19	8.423369999999998	274008	-122	273866	274286	-	IHMA87_00242	1		Function unknown	PA0263.1		IHMA87_00242	homolog_g277
IHMA87_1	peak125	1	420.84	8.311375	957019	-322	956677	957097	-	IHMA87_00894	1	aqpZ	Carbohydrate transport and metabolism	PA4034	PA14_11660	IHMA87_00894	homolog_g4130
IHMA87_1	peak779	1	408.55	8.172229999999999	5652537	-97	5652420	5652840	-	IHMA87_05326	1					IHMA87_05326	homolog_g7490
IHMA87_1	peak422	1	402.65	8.116455	2984387	-148	2984135	2984555	+	IHMA87_02771	2		Inorganic ion transport and metabolism	PA2384	PA14_33830	IHMA87_02771	homolog_g2440
IHMA87_1	peak391	2	399.22	8.08471	2711222	-63	2710885	2711305	+	IHMA87_02580	1					IHMA87_02580	homolog_g6958	-195	2711007	2711427	-	IHMA87_02579	1		Signal transduction mechanisms	PA2567	PA14_31330	IHMA87_02579	homolog_g2624
IHMA87_1	peak424	2	388.23	7.823425	3056252	-276	3055956	3056376	-	IHMA87_02837	1	ptxS	Transcription	PA2259	PA14_35370	IHMA87_02837	homolog_g2315	-300	3056152	3056572	+	IHMA87_02838	1	ptxR	Transcription	PA2258	PA14_35380	IHMA87_02838	homolog_g2314
IHMA87_1	peak627	2	375.34	7.800134999999999	4572189	-138	4572031	4572451	-	IHMA87_04282	2		"Posttranslational modification, protein turnover, chaperones"	PA0953	PA14_51930	IHMA87_04282	homolog_g993	-210	4571999	4572419	+	IHMA87_04283	1		Function unknown	PA0952	PA14_51940	IHMA87_04283	homolog_g992
IHMA87_1	peak441	3	361.17	7.600420000000001	3232937	-56	3232861	3233281	-	IHMA87_03000	1		General function prediction only	PA2146	PA14_36820	IHMA87_03000	homolog_g2202	-194	3232731	3233151	+	IHMA87_03001	1					IHMA87_03001	homolog_g7043	-304	3232613	3233033	-	IHMA87_02999	1	katE	General function prediction only	PA2147	PA14_36810	IHMA87_02999	homolog_g2203
IHMA87_1	peak420	1	358.49	7.542985	2971041	-154	2970867	2971287	-	IHMA87_02761	1	pvdN	Amino acid transport and metabolism	PA2394	PA14_33720	IHMA87_02761	homolog_g2450
IHMA87_1	peak395	2	358.01	7.531235	2735028	-202	2734830	2735250	+	IHMA87_02604	1					IHMA87_02604	homolog_g6964	-214	2734794	2735214	-	IHMA87_02603	1					IHMA87_02603	homolog_g6963
IHMA87_1	peak780	1	349.86	7.449615	5655504	-311	5655173	5655593	-	IHMA87_05328	1		"Translation, ribosomal structure and biogenesis"	PA4840	PA14_64000	IHMA87_05328	homolog_g4974
IHMA87_1	peak807	1	345.05	7.433175	5914587	-179	5914366	5914786	+	IHMA87_05554	1		Signal transduction mechanisms	PA5072	PA14_67010	IHMA87_05554	homolog_g5208
IHMA87_1	peak693	2	341.18	7.11004	5164743	-82	5164641	5165061	-	IHMA87_04836	1					IHMA87_04836	homolog_g7384	-89	5164432	5164852	+	IHMA87_04837	2		Function unknown	PA4515	PA14_58580	IHMA87_04837	homolog_g4625
IHMA87_2	peak906	2	338.85	7.34415	2120	-32	1752	2172	+	IHMA87_06121	1					IHMA87_06121	homolog_g7597	-71	2029	2449	-	IHMA87_06120	1					IHMA87_06120	homolog_g7596
IHMA87_1	peak791	1	338.71	7.33745	5751753	-61	5751414	5751834	+	IHMA87_05419	1					IHMA87_05419	homolog_g7496
IHMA87_1	peak337	2	338.41	7.327005	2454595	11	2454586	2455006	-	IHMA87_02333	2	endA	"Replication, recombination and repair"	PA2749	PA14_28570	IHMA87_02333	homolog_g2813	-168	2454363	2454783	+	IHMA87_02334	2				PA14_28580	IHMA87_02334	homolog_g6021
IHMA87_1	peak819	2	338.31	7.317780000000001	6032950	-107	6032657	6033077	+	IHMA87_05667	1		Amino acid transport and metabolism	PA5184	PA14_68480	IHMA87_05667	homolog_g5326	-118	6032812	6033232	-	IHMA87_05666	1			PA5183.1	PA14_68470	IHMA87_05666	homolog_g5325
IHMA87_1	peak642	1	333.2	7.27375	4719776	-92	4719664	4720084	-	IHMA87_04424	1		Cell wall/membrane/envelope biogenesis	PA0833	PA14_53500	IHMA87_04424	homolog_g866
IHMA87_1	peak796	1	331.14	7.215095000000001	5783029	-204	5782833	5783253	+	IHMA87_05450	1		Function unknown	PA4958	PA14_65520	IHMA87_05450	homolog_g5094
IHMA87_1	peak366	1	330.86	7.252689999999999	2562178	-95	2562063	2562483	-	IHMA87_02436	1					IHMA87_02436	homolog_g6905
IHMA87_1	peak696	2	329.66	7.25052	5176708	-121	5176429	5176849	+	IHMA87_04846	1	nadC	Coenzyme transport and metabolism	PA4524	PA14_58700	IHMA87_04846	homolog_g4634	-165	5176523	5176943	-	IHMA87_04845	1		Function unknown	PA4523	PA14_58690	IHMA87_04845	homolog_g4633
IHMA87_1	peak275	2	329.36	7.227715	1933655	-52	1933307	1933727	+	IHMA87_01801	1	uvrB	"Replication, recombination and repair"	PA3138	PA14_23510	IHMA87_01801	homolog_g3220	-135	1933500	1933920	-	IHMA87_01800	1		Amino acid transport and metabolism	PA3139	PA14_23500	IHMA87_01800	homolog_g3221
IHMA87_2	peak922	1	329.23	7.221014999999999	49496	-70	49166	49586	+	IHMA87_06167	1					IHMA87_06167	homolog_g7643
IHMA87_1	peak586	1	314.85	7.0334	4371554	-21	4371175	4371595	+	IHMA87_04086	1		Function unknown	PA1118	PA14_49910	IHMA87_04086	homolog_g1162
IHMA87_1	peak823	1	308.77	6.96483	6087181	-166	6086947	6087367	+	IHMA87_05718	1	glpT	Carbohydrate transport and metabolism	PA5235	PA14_69130	IHMA87_05718	homolog_g5379
IHMA87_1	peak399	1	308.58	6.971095	2793947	-70	2793617	2794037	+	IHMA87_02650	1		Function unknown	PA2501	PA14_32310	IHMA87_02650	homolog_g2556
IHMA87_1	peak778	1	308.53	6.930540000000001	5648785	-104	5648661	5649081	-	IHMA87_05323	3		Function unknown	PA4836	PA14_63940	IHMA87_05323	homolog_g4970
IHMA87_1	peak605	2	307.73	6.925055	4524082	-297	4523765	4524185	-	IHMA87_04237	1					IHMA87_04237	homolog_g7287	-380	4524062	4524482	+	IHMA87_04238	1					IHMA87_04238	homolog_g7288
IHMA87_1	peak784	1	305.24	6.917574999999999	5697842	-287	5697729	5698149	+	IHMA87_05370	1		Function unknown	PA4881	PA14_64530	IHMA87_05370	homolog_g5015
IHMA87_1	peak584	1	299.27	6.863020000000001	4361790	-91	4361481	4361901	+	IHMA87_04075	1		Function unknown	PA1134	PA14_49720	IHMA87_04075	homolog_g1178
IHMA87_1	peak126	2	291.62	6.748149999999999	960516	-73	960189	960609	+	IHMA87_00900	1				PA14_11730	IHMA87_00900	homolog_g5895	-121	960375	960795	-	IHMA87_00899	2		Function unknown	PA4029	PA14_11720	IHMA87_00899	homolog_g4125
IHMA87_1	peak87	2	289.29	6.711425	681628	-82	681526	681946	-	IHMA87_00637	1		Function unknown	PA0661	PA14_08470	IHMA87_00637	homolog_g682	-208	681436	681856	+	IHMA87_00638	3	argC	Amino acid transport and metabolism	PA0662	PA14_08480	IHMA87_00638	homolog_g683
IHMA87_1	peak543	2	283.23	6.647645000000001	4021641	-42	4021283	4021703	+	IHMA87_03754	1	bdlA	Cell motility	PA1423	PA14_46030	IHMA87_03754	homolog_g1469	-185	4021436	4021856	-	IHMA87_03753	1		Function unknown	PA1424	PA14_46020	IHMA87_03753	homolog_g1470
IHMA87_1	peak853	2	282.44	6.640075	6210360	-31	6210309	6210729	-	IHMA87_05820	1		Signal transduction mechanisms	PA5295	PA14_69900	IHMA87_05820	homolog_g5439	-157	6210117	6210537	+	IHMA87_05821	1	rep	"Replication, recombination and repair"	PA5296	PA14_69910	IHMA87_05821	homolog_g5440
IHMA87_1	peak273	1	275.15	6.533994999999999	1928402	-139	1928141	1928561	+	IHMA87_01796	2					IHMA87_01796	homolog_g6650
IHMA87_1	peak8	1	273.82	6.51363	40368	-65	40033	40453	+	IHMA87_00042	2		"Intracellular trafficking, secretion, and vesicular transport"	PA0040	PA14_00490	IHMA87_00042	homolog_g52
IHMA87_1	peak665	1	251.1	6.24379	4885218	-47	4885151	4885571	-	IHMA87_04578	1					IHMA87_04578	homolog_g7357
IHMA87_1	peak400	1	249.04	6.17869	2810964	-102	2810666	2811086	+	IHMA87_02668	2		Energy production and conversion	PA2482	PA14_32530	IHMA87_02668	homolog_g2537
IHMA87_1	peak601	2	246.74	6.14841	4502109	-89	4502000	4502420	-	IHMA87_04217	4	dapA	Amino acid transport and metabolism	PA1010	PA14_51270	IHMA87_04217	homolog_g1051	-96	4501805	4502225	+	IHMA87_04218	2		Amino acid transport and metabolism	PA1009	PA14_51280	IHMA87_04218	homolog_g1050
IHMA87_1	peak90	1	240.49	6.089415000000001	690863	-48	690511	690931	+	IHMA87_00648	1					IHMA87_00648	homolog_g6522
IHMA87_1	peak795	1	238.96	6.04625	5775078	-356	5774702	5775122	-	IHMA87_05441	9		Carbohydrate transport and metabolism	PA4949	PA14_65390	IHMA87_05441	homolog_g5085
IHMA87_1	peak177	1	238.11	6.00543	1258188	-45	1257833	1258253	+	IHMA87_01168	1		Function unknown	PA3785	PA14_15120	IHMA87_01168	homolog_g3879
IHMA87_1	peak207	2	234.14	6.000745	1463277	-62	1462939	1463359	+	IHMA87_01352	3		General function prediction only	PA3618	PA14_17520	IHMA87_01352	homolog_g3711	-85	1463172	1463592	-	IHMA87_01351	1		"Intracellular trafficking, secretion, and vesicular transport"	PA3619	PA14_17510	IHMA87_01351	homolog_g3712
IHMA87_1	peak247	1	233.62	5.897085	1809872	-117	1809589	1810009	+	IHMA87_01672	1		Lipid transport and metabolism	PA3267	PA14_21750	IHMA87_01672	homolog_g3353
IHMA87_1	peak470	1	230.46	5.94592	3475185	-23	3475142	3475562	-	IHMA87_03219	1	phzA2	General function prediction only	PA1899	PA14_39970	IHMA87_03219	homolog_g1954
IHMA87_1	peak535	1	228.74	5.92634	3960838	-71	3960747	3961167	-	IHMA87_03697	1		Function unknown	PA1468	PA14_45450	IHMA87_03697	homolog_g1514
IHMA87_1	peak826	1	227.61	5.915985	6100339	-174	6100145	6100565	-	IHMA87_05727	2	hemB	Coenzyme transport and metabolism	PA5243	PA14_69240	IHMA87_05727	homolog_g5387
IHMA87_1	peak598	1	227.35	5.91555	4464733	-46	4464379	4464799	+	IHMA87_04180	1					IHMA87_04180	homolog_g7268
IHMA87_1	peak454	2	227.0	5.905715	3397407	-221	3397166	3397586	-	IHMA87_03148	1		General function prediction only	PA1972	PA14_39020	IHMA87_03148	homolog_g2027	-293	3397300	3397720	+	IHMA87_03149	1	braZ	Amino acid transport and metabolism	PA1971	PA14_39050	IHMA87_03149	homolog_g2026
IHMA87_1	peak92	2	226.73	5.871855	693922	-23	693545	693965	+	IHMA87_00649	1					IHMA87_00649	homolog_g6523	-361	693883	694303	+	IHMA87_00650	3	birA	Coenzyme transport and metabolism	PA4280	PA14_08620	IHMA87_00650	homolog_g4382
IHMA87_1	peak755	1	215.18	5.724885	5494292	-49	5494223	5494643	-	IHMA87_05159	1					IHMA87_05159	homolog_g7466
IHMA87_1	peak867	1	214.83	5.741945	6290626	-49	6290557	6290977	-	IHMA87_05897	1					IHMA87_05897	homolog_g7564
IHMA87_1	peak465	1	211.66	5.691995	3427715	-87	3427608	3428028	-	IHMA87_03179	5	rbsB	Carbohydrate transport and metabolism	PA1946	PA14_39350	IHMA87_03179	homolog_g2001
IHMA87_1	peak662	1	210.78	5.649695	4882361	-224	4882117	4882537	-	IHMA87_04577	1					IHMA87_04577	homolog_g7356
IHMA87_1	peak306	2	210.04	5.680949999999999	2185567	-167	2185380	2185800	-	IHMA87_02038	1		Energy production and conversion	PA2936	PA14_26070	IHMA87_02038	homolog_g3008	-278	2185445	2185865	+	IHMA87_02039	1					IHMA87_02039	homolog_g6691
IHMA87_1	peak752	1	209.98	5.63899	5491430	-221	5491189	5491609	-	IHMA87_05158	1					IHMA87_05158	homolog_g7465
IHMA87_1	peak138	1	208.45	5.598935	1045289	-207	1045096	1045516	+	IHMA87_00983	1					IHMA87_00983	homolog_g6573
IHMA87_2	peak946	1	203.41	5.55215	159681	-291	159370	159790	-	IHMA87_06290	1					IHMA87_06290	homolog_g7766
IHMA87_1	peak864	1	202.2	5.546845	6287757	-214	6287523	6287943	-	IHMA87_05896	1					IHMA87_05896	homolog_g7563
IHMA87_1	peak59	2	201.23	5.52587	509555	-97	509438	509858	-	IHMA87_00461	1	glcB	Energy production and conversion	PA0482	PA14_06290	IHMA87_00461	homolog_g501	-210	509365	509785	+	IHMA87_00462	1		Transcription	PA0483	PA14_06300	IHMA87_00462	homolog_g502
IHMA87_1	peak449	1	197.22	5.469745	3328373	-178	3328151	3328571	+	IHMA87_03090	1		Function unknown	PA2027	PA14_38310	IHMA87_03090	homolog_g2082
IHMA87_1	peak788	2	195.84	5.4506	5735664	-23	5735621	5736041	-	IHMA87_05406	3		Coenzyme transport and metabolism	PA4917	PA14_64940	IHMA87_05406	homolog_g5051	-87	5735351	5735771	+	IHMA87_05407	3		"Secondary metabolites biosynthesis, transport and catabolism"	PA4918	PA14_64950	IHMA87_05407	homolog_g5052
IHMA87_1	peak258	2	194.74	5.423360000000001	1878437	-63	1878100	1878520	+	IHMA87_01751	4	edd	Amino acid transport and metabolism	PA3194	PA14_22910	IHMA87_01751	homolog_g3277	-67	1878350	1878770	-	IHMA87_01750	1	gapA	Carbohydrate transport and metabolism	PA3195	PA14_22890	IHMA87_01750	homolog_g3278
IHMA87_1	peak617	2	190.17	5.3728	4545568	-59	4545227	4545647	+	IHMA87_04252	1					IHMA87_04252	homolog_g7301	-183	4545365	4545785	-	IHMA87_04251	1					IHMA87_04251	homolog_g7300
IHMA87_1	peak519	1	187.83	5.271565	3812974	-161	3812793	3813213	-	IHMA87_03554	2		Function unknown	PA1615	PA14_43630	IHMA87_03554	homolog_g1664
IHMA87_1	peak274	1	185.13	5.275855	1932323	-68	1932235	1932655	-	IHMA87_01799	1					IHMA87_01799	homolog_g6652
IHMA87_1	peak121	1	179.53	5.203725	924268	-93	924155	924575	-	IHMA87_00861	2		Defense mechanisms	PA4064	PA14_11310	IHMA87_00861	homolog_g4160
IHMA87_1	peak174	1	177.07	5.125305	1235214	-328	1235142	1235562	+	IHMA87_01146	9	ndk	Nucleotide transport and metabolism	PA3807	PA14_14820	IHMA87_01146	homolog_g3901
IHMA87_1	peak529	1	175.03	5.169445	3872637	-37	3872274	3872694	+	IHMA87_03612	1	aer	Signal transduction mechanisms	PA1561	PA14_44300	IHMA87_03612	homolog_g1610
IHMA87_1	peak595	1	174.25	5.128885	4431083	-30	4431033	4431453	-	IHMA87_04142	1		Function unknown	PA1069	PA14_50570	IHMA87_04142	homolog_g1112
IHMA87_1	peak473	1	173.6	5.143420000000001	3528237	-214	3528051	3528471	+	IHMA87_03264	1		Function unknown	PA1857	PA14_40490	IHMA87_03264	homolog_g1912
IHMA87_1	peak164	1	170.77	4.91407	1191833	-239	1191672	1192092	+	IHMA87_01109	1					IHMA87_01109	homolog_g6591
IHMA87_1	peak237	2	168.94	5.045865	1711112	-7	1711085	1711505	-	IHMA87_01581	1		Function unknown	PA3367	PA14_20550	IHMA87_01581	homolog_g3456	-260	1710972	1711392	+	IHMA87_01582	1	amiE	General function prediction only	PA3366	PA14_20560	IHMA87_01582	homolog_g3454
IHMA87_1	peak388	1	166.98	5.00662	2705164	-394	2705158	2705578	+	IHMA87_02574	1					IHMA87_02574	homolog_g6953
IHMA87_1	peak45	1	166.25	5.03056	336366	-114	336080	336500	+	IHMA87_00303	1		Function unknown	PA0327	PA14_04270	IHMA87_00303	homolog_g343
IHMA87_1	peak649	1	165.07	4.963195000000001	4771357	-245	4771092	4771512	-	IHMA87_04473	1	putA	Energy production and conversion	PA0782	PA14_54170	IHMA87_04473	homolog_g813
IHMA87_1	peak703	1	163.71	4.968945	5208920	-88	5208608	5209028	+	IHMA87_04883	11				PA14_58910	IHMA87_04883	homolog_g6267
IHMA87_1	peak328	1	163.65	4.931085	2389627	-226	2389453	2389873	+	IHMA87_02252	1					IHMA87_02252	homolog_g6799
IHMA87_1	peak108	1	162.83	4.982175	803535	-331	803184	803604	-	IHMA87_00753	1	piv	Function unknown	PA4175	PA14_09900	IHMA87_00753	homolog_g4271
IHMA87_1	peak458	1	162.75	4.96529	3411355	-296	3411251	3411671	+	IHMA87_03166	2				PA14_35780	IHMA87_03166	homolog_g6111
IHMA87_1	peak722	2	160.63	4.664945	5271811	-50	5271741	5272161	-	IHMA87_04957	5					IHMA87_04957	homolog_g7441	-166	5271577	5271997	+	IHMA87_04958	1					IHMA87_04958	homolog_g7442
IHMA87_1	peak330	2	159.07	4.89184	2405915	7	2405902	2406322	-	IHMA87_02270	1		General function prediction only	PA2801	PA14_27910	IHMA87_02270	homolog_g2868	-110	2405625	2406045	+	IHMA87_02271	1		Cell wall/membrane/envelope biogenesis	PA2800	PA14_27920	IHMA87_02271	homolog_g2867
IHMA87_1	peak387	1	158.8	4.857725	2697717	-338	2697359	2697779	-	IHMA87_02558	1					IHMA87_02558	homolog_g6937
IHMA87_1	peak691	1	157.54	4.87688	5162408	-266	5162122	5162542	-	IHMA87_04835	1		Function unknown	PA4513	PA14_58560	IHMA87_04835	homolog_g4623
IHMA87_1	peak575	1	155.21	4.852425	4263014	-158	4262836	4263256	-	IHMA87_03984	1	aprA	"Secondary metabolites biosynthesis, transport and catabolism"	PA1249	PA14_48060	IHMA87_03984	homolog_g1293
IHMA87_1	peak131	1	152.97	4.770705	1019341	-32	1018973	1019393	+	IHMA87_00956	1	amn	Nucleotide transport and metabolism	PA3970	PA14_12490	IHMA87_00956	homolog_g4066
IHMA87_1	peak442	2	149.83	4.759575	3273253	-52	3273181	3273601	-	IHMA87_03041	1	kynR	Transcription	PA2082	PA14_37580	IHMA87_03041	homolog_g2137	-84	3272937	3273357	+	IHMA87_03042	2	kynB	General function prediction only	PA2081	PA14_37590	IHMA87_03042	homolog_g2136
IHMA87_1	peak151	1	148.26	4.74043	1107950	-174	1107724	1108144	+	IHMA87_01035	1					IHMA87_01035	homolog_g6579
IHMA87_1	peak418	2	146.7	4.723554999999999	2934697	-85	2934382	2934802	+	IHMA87_02754	3					IHMA87_02754	homolog_g6980	-233	2934444	2934864	-	IHMA87_02753	4		Function unknown	PA2403	PA14_33600	IHMA87_02753	homolog_g2458
IHMA87_1	peak676	1	140.48	4.61913	5045531	-140	5045371	5045791	-	IHMA87_04721	1	secA	"Intracellular trafficking, secretion, and vesicular transport"	PA4403	PA14_57220	IHMA87_04721	homolog_g4510
IHMA87_1	peak67	1	138.7	4.56926	581195	-109	581066	581486	-	IHMA87_00540	1		Function unknown	PA0563	PA14_07330	IHMA87_00540	homolog_g583
IHMA87_1	peak249	2	133.51	4.500865	1815119	-210	1814929	1815349	+	IHMA87_01680	1		"Posttranslational modification, protein turnover, chaperones"	PA3262	PA14_21820	IHMA87_01680	homolog_g3346	-377	1814722	1815142	-	IHMA87_01677	1		"Replication, recombination and repair"	PA3263	PA14_21790	IHMA87_01677	homolog_g3349
IHMA87_1	peak4	1	133.47	4.47229	14677	-178	14479	14899	-	IHMA87_00013	1					IHMA87_00013	homolog_g6465
IHMA87_1	peak317	2	132.38	4.458745	2313248	-50	2312898	2313318	+	IHMA87_02165	1	IHMA87_02165				IHMA87_02165	homolog_g6713	-205	2313023	2313443	-	IHMA87_02164	3					IHMA87_02164	homolog_g6712
IHMA87_1	peak884	1	130.9	4.474679999999999	6403713	-239	6403454	6403874	-	IHMA87_05998	1					IHMA87_05998	homolog_g7578
IHMA87_1	peak476	2	129.0	4.41602	3556811	-1	3556412	3556832	+	IHMA87_03289	2	cysI	Inorganic ion transport and metabolism	PA1838	PA14_40770	IHMA87_03289	homolog_g1893	-270	3556521	3556941	-	IHMA87_03288	1					IHMA87_03288	homolog_g7095
IHMA87_1	peak860	2	127.69	4.287535	6259770	-22	6259728	6260148	-	IHMA87_05868	3		Carbohydrate transport and metabolism	PA5343	PA14_70550	IHMA87_05868	homolog_g5488	-116	6259486	6259906	+	IHMA87_05869	2	oxyR	Transcription	PA5344	PA14_70560	IHMA87_05869	homolog_g5489
IHMA87_1	peak382	1	127.27	4.4043600000000005	2681885	-81	2681566	2681986	+	IHMA87_02542	1					IHMA87_02542	homolog_g6933
IHMA87_1	peak898	1	127.03	4.325865	6502413	-67	6502326	6502746	-	IHMA87_06093	1					IHMA87_06093	homolog_g7589
IHMA87_1	peak555	1	126.79	4.349964999999999	4097206	-179	4097007	4097427	-	IHMA87_03821	1		Transcription	PA2696	PA14_29260	IHMA87_03821	homolog_g2758
IHMA87_1	peak394	2	124.24	4.34806	2719224	-80	2719124	2719544	-	IHMA87_02588	1			PA2559.1	PA14_31430	IHMA87_02588	homolog_g2615	-238	2719062	2719482	+	IHMA87_02589	1		Function unknown	PA2559	PA14_31440	IHMA87_02589	homolog_g2614
IHMA87_1	peak614	1	124.12	4.185309999999999	4541690	3	4541673	4542093	-	IHMA87_04248	3					IHMA87_04248	homolog_g7297
IHMA87_1	peak333	1	123.22	4.347105	2420909	-332	2420557	2420977	-	IHMA87_02284	1		Function unknown	PA2789	PA14_28040	IHMA87_02284	homolog_g2856
IHMA87_1	peak554	2	117.55	4.235625	4093258	-106	4092964	4093384	+	IHMA87_03817	1		Transcription	PA2692	PA14_29300	IHMA87_03817	homolog_g2754	-161	4093077	4093497	-	IHMA87_03816	1		Energy production and conversion	PA2691	PA14_29320	IHMA87_03816	homolog_g2753
IHMA87_1	peak878	1	116.67	4.234065	6367838	-254	6367564	6367984	-	IHMA87_05968	2		Lipid transport and metabolism	PA5436	PA14_71740	IHMA87_05968	homolog_g5586
IHMA87_1	peak43	1	115.63	3.90137	330797	-171	330568	330988	+	IHMA87_00298	1		"Secondary metabolites biosynthesis, transport and catabolism"	PA0318	PA14_04150	IHMA87_00298	homolog_g334
IHMA87_1	peak372	1	115.51	4.21013	2614138	-174	2613944	2614364	-	IHMA87_02479	13	nuoA	Energy production and conversion	PA2637	PA14_30020	IHMA87_02479	homolog_g2698
IHMA87_1	peak774	2	114.51	4.15948	5625472	-319	5625133	5625553	-	IHMA87_05296	8					IHMA87_05296	homolog_g7482	-363	5625435	5625855	+	IHMA87_05298	1	fadH2	General function prediction only	PA4814	PA14_63640	IHMA87_05298	homolog_g4948
IHMA87_1	peak566	1	114.51	4.15948	4188168	-82	4188066	4188486	-	IHMA87_03910	1		Inorganic ion transport and metabolism	PA1322	PA14_47140	IHMA87_03910	homolog_g1367
IHMA87_1	peak426	1	111.39	4.121980000000001	3064314	-205	3064119	3064539	+	IHMA87_02845	1		Function unknown	PA2251	PA14_35470	IHMA87_02845	homolog_g2307
IHMA87_1	peak684	2	110.93	4.107094999999999	5097756	-188	5097548	5097968	-	IHMA87_04778	6		"Secondary metabolites biosynthesis, transport and catabolism"	PA4456	PA14_57880	IHMA87_04778	homolog_g4566	-228	5097584	5098004	+	IHMA87_04779	5		General function prediction only	PA4457	PA14_57890	IHMA87_04779	homolog_g4567
IHMA87_1	peak650	1	110.35	4.083625	4777642	-76	4777318	4777738	+	IHMA87_04478	1		Signal transduction mechanisms	PA0777	PA14_54230	IHMA87_04478	homolog_g808
IHMA87_1	peak895	1	110.2	4.08865	6462980	-88	6462872	6463292	-	IHMA87_06055	1					IHMA87_06055	homolog_g7586
IHMA87_1	peak599	2	109.14	4.092305	4471740	-44	4471384	4471804	+	IHMA87_04187	1		Transcription	PA1026	PA14_51060	IHMA87_04187	homolog_g1068	-97	4471623	4472043	-	IHMA87_04186	2		Energy production and conversion	PA1027	PA14_51050	IHMA87_04186	homolog_g1069
IHMA87_1	peak679	1	107.22	4.069075	5064929	-176	5064733	5065153	-	IHMA87_04739	16		Function unknown	PA4421	PA14_57460	IHMA87_04739	homolog_g4529
IHMA87_1	peak229	1	104.62	4.012855	1644412	-99	1644111	1644531	+	IHMA87_01513	1		Function unknown	PA3428	PA14_19720	IHMA87_01513	homolog_g3518
IHMA87_1	peak639	1	103.91	3.998585	4637266	-72	4637174	4637594	-	IHMA87_04352	1		Amino acid transport and metabolism	PA0902	PA14_52610	IHMA87_04352	homolog_g938
IHMA87_1	peak146	1	101.1	3.941775	1066644	-85	1066329	1066749	+	IHMA87_01001	3		"Translation, ribosomal structure and biogenesis"	PA3945	PA14_12840	IHMA87_01001	homolog_g4041
IHMA87_1	peak277	2	101.0	3.955865	1948284	-42	1948222	1948642	-	IHMA87_01819	1					IHMA87_01819	homolog_g6658	-56	1947940	1948360	+	IHMA87_01820	1					IHMA87_01820	homolog_g6659
IHMA87_1	peak147	1	100.2	3.91191	1080481	-364	1080097	1080517	-	IHMA87_01012	1		Cell wall/membrane/envelope biogenesis	PA3933	PA14_12990	IHMA87_01012	homolog_g4029
IHMA87_1	peak246	1	99.56	3.91539	1792974	-289	1792863	1793283	+	IHMA87_01660	1	oprP	Inorganic ion transport and metabolism	PA3279	PA14_21620	IHMA87_01660	homolog_g3365
IHMA87_1	peak455	1	99.46	3.92166	3406630	-102	3406332	3406752	+	IHMA87_03161	1				PA14_35820	IHMA87_03161	homolog_g6115
IHMA87_1	peak215	1	98.7	3.87997	1551591	-344	1551535	1551955	+	IHMA87_01431	1					IHMA87_01431	homolog_g6620
IHMA87_1	peak891	1	96.9	3.868315	6431404	-155	6431229	6431649	-	IHMA87_06024	1		Function unknown	PA5481	PA14_72360	IHMA87_06024	homolog_g5632
IHMA87_1	peak171	2	96.54	3.878065	1228019	-72	1227927	1228347	-	IHMA87_01135	1		Carbohydrate transport and metabolism	PA3818	PA14_14680	IHMA87_01135	homolog_g3912	-80	1227699	1228119	+	IHMA87_01136	2		"Translation, ribosomal structure and biogenesis"	PA3817	PA14_14690	IHMA87_01136	homolog_g3911
IHMA87_2	peak929	1	94.45	3.832295	66457	-262	66319	66739	+	IHMA87_06185	1					IHMA87_06185	homolog_g7661
IHMA87_1	peak896	2	92.84	3.777205	6468662	-11	6468273	6468693	+	IHMA87_06061	1	pdxY	Coenzyme transport and metabolism	PA5516	PA14_72780	IHMA87_06061	homolog_g5668	-22	6468620	6469040	-	IHMA87_06060	1		Function unknown	PA5515	PA14_72770	IHMA87_06060	homolog_g5667
IHMA87_1	peak252	1	88.69	3.71429	1833337	-335	1832982	1833402	-	IHMA87_01698	1	rluA	"Translation, ribosomal structure and biogenesis"	PA3246	PA14_22000	IHMA87_01698	homolog_g3329
IHMA87_1	peak74	1	86.28	3.676005	605853	-286	605547	605967	-	IHMA87_00561	2					IHMA87_00561	homolog_g6507
IHMA87_1	peak874	1	85.61	3.67253	6330589	-271	6330460	6330880	+	IHMA87_05935	1		Function unknown	PA5404	PA14_71340	IHMA87_05935	homolog_g5554
IHMA87_1	peak793	1	84.99	3.5002250000000004	5756938	-278	5756640	5757060	-	IHMA87_05423	1		Function unknown	PA4933	PA14_65160	IHMA87_05423	homolog_g5067
IHMA87_1	peak811	1	84.69	3.656775	5964175	-144	5963919	5964339	+	IHMA87_05595	1					IHMA87_05595	homolog_g7502
IHMA87_2	peak945	1	83.35	3.62301	158340	-285	158225	158645	+	IHMA87_06289	1					IHMA87_06289	homolog_g7765
IHMA87_1	peak62	2	83.22	3.6063	548584	-69	548253	548673	+	IHMA87_00504	1	rsmY	Function unknown	PA0527.1	PA14_06875	IHMA87_00504	homolog_g547	-137	548427	548847	-	IHMA87_00503	1	dnr	Signal transduction mechanisms	PA0527	PA14_06870	IHMA87_00503	homolog_g546
IHMA87_1	peak193	2	83.2	3.6211	1413071	-118	1412789	1413209	+	IHMA87_01305	1		General function prediction only	PA3663	PA14_16980	IHMA87_01305	homolog_g3757	-169	1412882	1413302	-	IHMA87_01304	1		Inorganic ion transport and metabolism	PA3664	PA14_16970	IHMA87_01304	homolog_g3758
IHMA87_1	peak738	2	82.01	3.59925	5342444	-23	5342401	5342821	-	IHMA87_05029	5	rplU	"Translation, ribosomal structure and biogenesis"	PA4568	PA14_60460	IHMA87_05029	homolog_g4682	-218	5342262	5342682	+	IHMA87_05030	1	ispB	Coenzyme transport and metabolism	PA4569	PA14_60470	IHMA87_05030	homolog_g4683
IHMA87_1	peak349	1	79.6	3.554265	2509086	-174	2508892	2509312	-	IHMA87_02392	1					IHMA87_02392	homolog_g6862
IHMA87_1	peak750	1	74.54	3.44296	5464772	-151	5464601	5465021	-	IHMA87_05135	2					IHMA87_05135	homolog_g7461
IHMA87_2	peak942	2	74.3	3.45733	126540	-13	126507	126927	-	IHMA87_06256	1					IHMA87_06256	homolog_g7732	-297	126223	126643	-	IHMA87_06255	1					IHMA87_06255	homolog_g7731
IHMA87_1	peak544	1	70.78	3.3743950000000003	4042456	-188	4042244	4042664	+	IHMA87_03772	1					IHMA87_03772	homolog_g7196
IHMA87_1	peak353	1	70.3	3.358465	2529436	-234	2529182	2529602	-	IHMA87_02413	1					IHMA87_02413	homolog_g6882
IHMA87_1	peak240	1	69.42	3.33706	1730218	-99	1729917	1730337	+	IHMA87_01601	3		Signal transduction mechanisms	PA3347	PA14_20770	IHMA87_01601	homolog_g3435
IHMA87_1	peak322	1	67.99	3.31348	2360595	-35	2360540	2360960	-	IHMA87_02217	1					IHMA87_02217	homolog_g6764
IHMA87_1	peak9	1	66.32	3.29155	52488	-376	52464	52884	+	IHMA87_00044	1					IHMA87_00044	homolog_g6468
IHMA87_1	peak230	1	65.54	3.268055	1648562	-41	1648501	1648921	-	IHMA87_01517	1		Amino acid transport and metabolism	PA3424	PA14_19770	IHMA87_01517	homolog_g3514
IHMA87_1	peak222	1	63.85	3.2319400000000003	1578458	-329	1578387	1578807	+	IHMA87_01451	1					IHMA87_01451	homolog_g6622
IHMA87_1	peak300	1	62.4	3.20418	2134550	-368	2134518	2134938	+	IHMA87_01984	1		General function prediction only	PA2984	PA14_25480	IHMA87_01984	homolog_g3058
IHMA87_1	peak579	1	59.94	3.15058	4333371	-92	4333259	4333679	-	IHMA87_04049	1		Function unknown	PA1168	PA14_49310	IHMA87_04049	homolog_g1212
IHMA87_1	peak858	1	58.41	3.11864	6235903	-35	6235538	6235958	+	IHMA87_05843	1					IHMA87_05843	homolog_g7561
IHMA87_1	peak180	1	56.03	3.06173	1278945	-295	1278840	1279260	+	IHMA87_01188	1		Amino acid transport and metabolism	PA3766	PA14_15700	IHMA87_01188	homolog_g3860
IHMA87_1	peak615	1	54.87	3.036495	4542398	-298	4542080	4542500	-	IHMA87_04249	1					IHMA87_04249	homolog_g7298
IHMA87_1	peak879	1	53.69	3.010215	6383393	-154	6383147	6383567	+	IHMA87_05980	1		Function unknown	PA5446	PA14_71900	IHMA87_05980	homolog_g5596
IHMA87_1	peak194	2	52.19	2.97619	1414719	-93	1414412	1414832	+	IHMA87_01308	1		Inorganic ion transport and metabolism	PA3660	PA14_17010	IHMA87_01308	homolog_g3754	-230	1414469	1414889	-	IHMA87_01307	1		Function unknown	PA3661	PA14_17000	IHMA87_01307	homolog_g3755
IHMA87_1	peak109	2	49.28	2.9156250000000004	813991	-41	813930	814350	-	IHMA87_00765	2				PA14_10080	IHMA87_00765	homolog_g5882	-62	813653	814073	+	IHMA87_00766	1				PA14_10090	IHMA87_00766	homolog_g5883
IHMA87_1	peak630	1	49.15	2.907875	4591575	-208	4591347	4591767	-	IHMA87_04305	2	cysM	Amino acid transport and metabolism	PA0932	PA14_52210	IHMA87_04305	homolog_g972
IHMA87_1	peak862	1	46.91	2.86037	6264848	6	6264834	6265254	-	IHMA87_05873	1		Function unknown	PA5347	PA14_70590	IHMA87_05873	homolog_g5492
IHMA87_1	peak347	1	45.97	2.8345200000000004	2499511	-296	2499195	2499615	-	IHMA87_02380	1					IHMA87_02380	homolog_g6850
