## Supplementary Dataset 2 for "Determination of the Two-Component Systems regulatory network reveals core and accessory regulations across *Pseudomonas aeruginosa* lineages": CS31_RocA1-PA3948_PAO1.tab

chrom	peakID	number_of_putative_targets	log(qvalue)	fold_enrichment	summit_position	dist_to_ATG_target1	prom_start_1	prom_end_1	strand_1	first_gene_ID_1	number_of_genes_in_operon_1	name_1	COG_1	PAO1_ID_1	PA14_ID_1	IHMA87_ID_1	homolog_group_1	putative_target_2
refseq|NC_002516.2|chromosome	peak218	1	1301.29	19.75599	1828124	-303	1827801	1828221	-	PA1677	1		"Secondary metabolites biosynthesis, transport and catabolism"	PA1677	PA14_42820	IHMA87_03491	homolog_g1726
refseq|NC_002516.2|chromosome	peak260	1	1272.94	19.41657	2176967	-7	2176574	2176994	+	PA1991	2		Energy production and conversion	PA1991	PA14_38750	IHMA87_03130	homolog_g2046
refseq|NC_002516.2|chromosome	peak290	1	1200.02	18.75238	2491714	-350	2491664	2492084	+	PA2263	1		Energy production and conversion	PA2263	PA14_35320	IHMA87_02833	homolog_g2319
refseq|NC_002516.2|chromosome	peak481	1	1123.3	17.84191	4398258	-211	4398027	4398447	-	PA3923	1		Function unknown	PA3923	PA14_13130	IHMA87_01022	homolog_g4019
refseq|NC_002516.2|chromosome	peak609	1	1074.35	15.272485	5615461	-191	5615252	5615672	+	PA4998	2		Signal transduction mechanisms	PA4998	PA14_66090	IHMA87_05482	homolog_g5134
refseq|NC_002516.2|chromosome	peak425	2	1036.06	15.6832	3819874	-78	3819776	3820196	-	PA3412	1		Function unknown	PA3412	PA14_19960	IHMA87_01530	homolog_g3502	-132	3819606	3820026	+	PA3413	1		Function unknown	PA3413	PA14_19950	IHMA87_01529	homolog_g3503
refseq|NC_002516.2|chromosome	peak207	1	946.62	11.962325	1664964	-101	1664665	1665085	+	PA1528	2	zipA	"Cell cycle control, cell division, chromosome partitioning"	PA1528	PA14_44670	IHMA87_03647	homolog_g1574
refseq|NC_002516.2|chromosome	peak632	1	866.29	14.96404	5885448	-38	5885086	5885506	+	PA5229	1		Function unknown	PA5229	PA14_69050	IHMA87_05712	homolog_g5373
refseq|NC_002516.2|chromosome	peak228	1	865.42	15.15346	1906607	-235	1906442	1906862	+	PA1764	1		Lipid transport and metabolism	PA1764	PA14_41750	IHMA87_03441	homolog_g1813
refseq|NC_002516.2|chromosome	peak37	1	862.52	15.061785	283744	-191	283533	283953	-	PA0251	1		Function unknown	PA0251	PA14_03100		homolog_g264
refseq|NC_002516.2|chromosome	peak73	1	832.02	14.520220000000002	620585	-97	620468	620888	-	PA0563	1		Function unknown	PA0563	PA14_07330	IHMA87_00540	homolog_g583
refseq|NC_002516.2|chromosome	peak482	2	766.79	12.791415	4428220	-90	4428110	4428530	-	PA3947	1	rocR	Signal transduction mechanisms	PA3947	PA14_12810	IHMA87_00999	homolog_g4043	-192	4428012	4428432	+	PA3948	1	rocA1	Transcription	PA3948	PA14_12780	IHMA87_00998	homolog_g4044
refseq|NC_002516.2|chromosome	peak272	1	764.5	13.817165	2281674	-96	2281558	2281978	-	PA2075	1		Function unknown	PA2075	PA14_37680		homolog_g2130
refseq|NC_002516.2|chromosome	peak132	1	752.76	12.889415	1028107	-65	1027772	1028192	+	PA0938	1		Cell wall/membrane/envelope biogenesis	PA0938	PA14_52130		homolog_g978
refseq|NC_002516.2|chromosome	peak99	2	751.36	13.765715	732815	-144	732559	732979	+	PA0672	1	hemO	Inorganic ion transport and metabolism	PA0672	PA14_55580	IHMA87_04573	homolog_g698	-162	732633	733053	-	PA0671	3		Function unknown	PA0671	PA14_55590	IHMA87_04574	homolog_g697
refseq|NC_002516.2|chromosome	peak373	1	708.11	11.881104999999998	3350413	-181	3350212	3350632	-	PA2991	1	sth	Energy production and conversion	PA2991	PA14_25390	IHMA87_01976	homolog_g3065
refseq|NC_002516.2|chromosome	peak164	1	694.4	11.236105	1254813	-229	1254642	1255062	+	PA1157	1	PA1157	Signal transduction mechanisms	PA1157	PA14_49440	IHMA87_04060	homolog_g1201
refseq|NC_002516.2|chromosome	peak593	2	639.23	12.291785	5435884	-158	5435706	5436126	-	PA4842	2		Function unknown	PA4842	PA14_64030	IHMA87_05330	homolog_g4976	-195	5435679	5436099	+	PA4843	1		Signal transduction mechanisms	PA4843	PA14_64050	IHMA87_05331	homolog_g4977
refseq|NC_002516.2|chromosome	peak639	1	627.58	12.27646	5949757	-147	5949590	5950010	-	PA5284	1		Cell motility	PA5284	PA14_69760		homolog_g5428
refseq|NC_002516.2|chromosome	peak500	2	620.94	12.09245	4652543	-85	4652438	4652858	-	PA4156	1		Inorganic ion transport and metabolism	PA4156	PA14_10200		homolog_g4252	-171	4652314	4652734	+	PA4157	1		Transcription	PA4157	PA14_10190		homolog_g4253
refseq|NC_002516.2|chromosome	peak21	1	617.29	11.85108	123831	-40	123471	123891	+	PA0102	1		Inorganic ion transport and metabolism	PA0102	PA14_01240	IHMA87_00105	homolog_g114
refseq|NC_002516.2|chromosome	peak171	2	610.97	11.99246	1359459	-109	1359330	1359750	-	PA1251	1		Signal transduction mechanisms	PA1251	PA14_48030	IHMA87_03982	homolog_g1295	-131	1359190	1359610	+	PA1252	1		Energy production and conversion	PA1252	PA14_48020	IHMA87_03981	homolog_g1296
refseq|NC_002516.2|chromosome	peak536	2	569.57	11.04869	4989076	-185	4988871	4989291	-	PA4456	6		"Secondary metabolites biosynthesis, transport and catabolism"	PA4456	PA14_57880	IHMA87_04778	homolog_g4566	-229	4988905	4989325	+	PA4457	5		General function prediction only	PA4457	PA14_57890	IHMA87_04779	homolog_g4567
refseq|NC_002516.2|chromosome	peak173	1	528.68	10.89089	1403967	-132	1403815	1404235	-	PA1292	1		Inorganic ion transport and metabolism	PA1292	PA14_47500	IHMA87_03940	homolog_g1337
refseq|NC_002516.2|chromosome	peak143	1	507.5	8.96333	1073137	-148	1072885	1073305	+	PA0992	3	cupC1	Cell motility	PA0992	PA14_51470		homolog_g1033
refseq|NC_002516.2|chromosome	peak359	2	500.43	10.541495	3174112	-19	3173731	3174151	+	PA2820	1		Function unknown	PA2820	PA14_27590	IHMA87_02147	homolog_g2890	-200	3173892	3174312	-	PA2819.3	2		Function unknown	PA2819.3			homolog_g2889
refseq|NC_002516.2|chromosome	peak501	2	499.78	10.28209	4663752	-102	4663454	4663874	+	PA4168	1	fpvB	Inorganic ion transport and metabolism	PA4168	PA14_09970		homolog_g4264	-241	4663491	4663911	-	PA4167	1		General function prediction only	PA4167	PA14_09980	IHMA87_00759	homolog_g4263
refseq|NC_002516.2|chromosome	peak160	1	478.29	10.35667	1226260	18	1226258	1226678	-	PA1134	1		Function unknown	PA1134	PA14_49720	IHMA87_04075	homolog_g1178
refseq|NC_002516.2|chromosome	peak629	2	472.83	8.2835	5843926	-126	5843780	5844200	-	PA5190	1		Energy production and conversion	PA5190	PA14_68560	IHMA87_05673	homolog_g5332	-128	5843654	5844074	+	PA5191	1		Function unknown	PA5191	PA14_68570		homolog_g5333
refseq|NC_002516.2|chromosome	peak23	1	467.98	9.20531	141913	-4	141517	141937	+	PA0122	1		Function unknown	PA0122	PA14_01490	IHMA87_00125	homolog_g134
refseq|NC_002516.2|chromosome	peak84	2	465.19	10.021165	674051	-90	673941	674361	-	PA0611	1	prtR	Transcription	PA0611	PA14_07960	IHMA87_00603	homolog_g632	-368	674019	674439	+	PA0612	1	ptrB	Signal transduction mechanisms	PA0612	PA14_07970		homolog_g633
refseq|NC_002516.2|chromosome	peak381	2	455.53	10.121785	3421301	-2	3421279	3421699	-	PA3056	1		Transcription	PA3056	PA14_24580	IHMA87_01890	homolog_g3131	-124	3421025	3421445	+	PA3057	1		Function unknown	PA3057	PA14_24570	IHMA87_01889	homolog_g3132
refseq|NC_002516.2|chromosome	peak491	1	455.15	9.80013	4519136	-139	4518875	4519295	+	PA4037	4		Defense mechanisms	PA4037	PA14_11620	IHMA87_00891	homolog_g4133
refseq|NC_002516.2|chromosome	peak463	1	451.5	8.976795	4160180	-149	4159929	4160349	+	PA3714	1	ttsR	Transcription	PA3714	PA14_16350	IHMA87_01254	homolog_g3808
refseq|NC_002516.2|chromosome	peak402	1	426.27	9.48537	3567486	-120	3567206	3567626	+	PA3177	1		Signal transduction mechanisms	PA3177	PA14_23130	IHMA87_01769	homolog_g3260
refseq|NC_002516.2|chromosome	peak307	3	421.17	9.54677	2754599	-3	2754202	2754622	+	PA2453	1		Function unknown	PA2453	PA14_32890	IHMA87_02695	homolog_g2508	-154	2754425	2754845	-	PA2451	1		Function unknown	PA2451			homolog_g2506	-278	2754477	2754897	+	PA2454	2		General function prediction only	PA2454	PA14_32880	IHMA87_02694	homolog_g2509
refseq|NC_002516.2|chromosome	peak303	1	420.65	9.65087	2701282	-177	2701085	2701505	-	PA2417	1		Transcription	PA2417	PA14_33440	IHMA87_02739	homolog_g2472
refseq|NC_002516.2|chromosome	peak55	1	420.51	9.343825	427449	-329	427100	427520	-	PA0384	1		Function unknown	PA0384	PA14_05020	IHMA87_00362	homolog_g400
refseq|NC_002516.2|chromosome	peak552	2	408.99	9.2968	5080436	-228	5080188	5080608	-	PA4539	1		General function prediction only	PA4539	PA14_58880	IHMA87_04880	homolog_g4650	-321	5080357	5080777	+	PA4540	2		"Intracellular trafficking, secretion, and vesicular transport"	PA4540	PA14_58890	IHMA87_04881	homolog_g4651
refseq|NC_002516.2|chromosome	peak377	1	404.99	9.31724	3394776	-40	3394416	3394836	+	PA3031	1		Function unknown	PA3031	PA14_24880	IHMA87_01936	homolog_g3105
refseq|NC_002516.2|chromosome	peak13	1	397.15	9.21768	60326	-330	60256	60676	+	PA0045	3		Cell wall/membrane/envelope biogenesis	PA0045	PA14_00570	IHMA87_00050	homolog_g57
refseq|NC_002516.2|chromosome	peak67	2	391.27	6.388925	559374	-270	559244	559664	+	PA0500	5	bioB	Coenzyme transport and metabolism	PA0500	PA14_06500	IHMA87_00476	homolog_g519	-296	559058	559478	-	PA0499	3		"Intracellular trafficking, secretion, and vesicular transport"	PA0499			homolog_g518
refseq|NC_002516.2|chromosome	peak490	1	385.95	8.998335	4514381	-314	4514295	4514715	+	PA4034	1	aqpZ	Carbohydrate transport and metabolism	PA4034	PA14_11660	IHMA87_00894	homolog_g4130
refseq|NC_002516.2|chromosome	peak18	2	378.89	8.882525000000001	99932	-176	99736	100156	-	PA0081	4	fha1	Signal transduction mechanisms	PA0081		IHMA87_00083	homolog_g93	-192	99724	100144	+	PA0082	4		Function unknown	PA0082	PA14_00990	IHMA87_00084	homolog_g94
refseq|NC_002516.2|chromosome	peak524	1	364.57	8.741705	4870387	-59	4870308	4870728	-	PA4341	1		Transcription	PA4341	PA14_56430	IHMA87_04656	homolog_g4448
refseq|NC_002516.2|chromosome	peak489	2	354.69	8.59165	4510843	-66	4510757	4511177	-	PA4027a	1							-128	4510571	4510991	+	PA4029	2		Function unknown	PA4029	PA14_11720	IHMA87_00899	homolog_g4125
refseq|NC_002516.2|chromosome	peak588	2	353.0	8.491735	5353665	-118	5353383	5353803	+	PA4768	1	smpB	"Posttranslational modification, protein turnover, chaperones"	PA4768	PA14_63060	IHMA87_05248	homolog_g4901	-158	5353487	5353907	-	PA4767	2		Lipid transport and metabolism	PA4767	PA14_63050	IHMA87_05247	homolog_g4900
refseq|NC_002516.2|chromosome	peak281	2	351.36	7.02962	2428707	-38	2428649	2429069	-	PA2209	1		Function unknown	PA2209	PA14_36130	IHMA87_02920	homolog_g2265	-145	2428452	2428872	+	PA2210	3		Carbohydrate transport and metabolism	PA2210	PA14_36120	IHMA87_02919	homolog_g2266
refseq|NC_002516.2|chromosome	peak194	2	350.06	8.411535	1516087	-160	1515907	1516327	-	PA1393	1	cysC	Inorganic ion transport and metabolism	PA1393			homolog_g1439	-346	1516033	1516453	+	PA1394	1		Function unknown	PA1394	PA14_46390		homolog_g1440
refseq|NC_002516.2|chromosome	peak8	1	347.49	8.51701	36981	-80	36881	37301	-	PA0034	2	PA0034	Transcription	PA0034	PA14_00430	IHMA87_00036	homolog_g46
refseq|NC_002516.2|chromosome	peak9	1	344.59	8.51022	41042	-71	40713	41133	+	PA0040	2		"Intracellular trafficking, secretion, and vesicular transport"	PA0040	PA14_00490	IHMA87_00042	homolog_g52
refseq|NC_002516.2|chromosome	peak429	2	329.98	8.228745	3865797	-43	3865734	3866154	-	PA3458	1		Transcription	PA3458	PA14_19380	IHMA87_01492	homolog_g3549	-100	3865497	3865917	+	PA3459	1		Amino acid transport and metabolism	PA3459	PA14_19370	IHMA87_01491	homolog_g3550
refseq|NC_002516.2|chromosome	peak105	1	328.25	5.73152	784526	-172	784298	784718	+	PA0714	1		Function unknown	PA0714	PA14_55100	IHMA87_04532	homolog_g741
refseq|NC_002516.2|chromosome	peak371	2	312.35	8.009105	3332606	-275	3332481	3332901	+	PA2976	1	rne	"Translation, ribosomal structure and biogenesis"	PA2976	PA14_25560	IHMA87_01992	homolog_g3050	-302	3332284	3332704	-	PA2975	3	rluC	"Translation, ribosomal structure and biogenesis"	PA2975	PA14_25580	IHMA87_01994	homolog_g3049
refseq|NC_002516.2|chromosome	peak134	2	300.32	7.791855	1039821	-147	1039568	1039988	+	PA0953	2		"Posttranslational modification, protein turnover, chaperones"	PA0953	PA14_51930	IHMA87_04282	homolog_g993	-198	1039603	1040023	-	PA0952	1		Function unknown	PA0952	PA14_51940	IHMA87_04283	homolog_g992
refseq|NC_002516.2|chromosome	peak227	2	298.89	5.852505	1898730	-79	1898631	1899051	-	PA1758	1	pabB	Coenzyme transport and metabolism	PA1758	PA14_41820	IHMA87_03447	homolog_g1807	-86	1898416	1898836	+	PA1759	2		Transcription	PA1759	PA14_41810	IHMA87_03446	homolog_g1808
refseq|NC_002516.2|chromosome	peak626	1	281.79	7.4835	5820825	-85	5820510	5820930	+	PA5170	4	arcD	Amino acid transport and metabolism	PA5170	PA14_68300	IHMA87_05651	homolog_g5309
refseq|NC_002516.2|chromosome	peak558	1	274.3	7.482775	5165950	-96	5165834	5166254	-	PA4606	3		Signal transduction mechanisms	PA4606	PA14_60950	IHMA87_05065	homolog_g4722
refseq|NC_002516.2|chromosome	peak216	1	270.25	6.751715	1803459	-167	1803226	1803646	+	PA1656	4	hisA2	Function unknown	PA1656	PA14_43050	IHMA87_03512	homolog_g1705
refseq|NC_002516.2|chromosome	peak403	1	269.39	6.751685	3581825	-179	3581626	3582046	-	PA3190	4	gltB	Carbohydrate transport and metabolism	PA3190	PA14_22980	IHMA87_01756	homolog_g3273
refseq|NC_002516.2|chromosome	peak131	1	269.16	7.2768	1020500	-208	1020308	1020728	+	PA0932	2	cysM	Amino acid transport and metabolism	PA0932	PA14_52210	IHMA87_04305	homolog_g972
refseq|NC_002516.2|chromosome	peak499	1	260.17	7.173625	4632784	-89	4632473	4632893	+	PA4142	3		Cell wall/membrane/envelope biogenesis	PA4142	PA14_10350	IHMA87_00779	homolog_g4238
refseq|NC_002516.2|chromosome	peak80	1	257.26	6.976325	664666	-117	664383	664803	+	PA0603	4		Amino acid transport and metabolism	PA0603	PA14_07860	IHMA87_00595	homolog_g624
refseq|NC_002516.2|chromosome	peak495	2	250.88	5.39639	4569854	-231	4569603	4570023	-	PA4086	2	cupB1	Cell motility	PA4086	PA14_11060		homolog_g4182	-242	4569696	4570116	+	PA4087	3		Function unknown	PA4087	PA14_11050	IHMA87_00837	homolog_g4183
refseq|NC_002516.2|chromosome	peak152	1	242.9	7.011205	1127429	-288	1127317	1127737	+	PA1042	2		Function unknown	PA1042	PA14_50870	IHMA87_04169	homolog_g1085
refseq|NC_002516.2|chromosome	peak298	1	241.88	7.02702	2649836	-159	2649595	2650015	+	PA2394	1	pvdN	Amino acid transport and metabolism	PA2394	PA14_33720	IHMA87_02761	homolog_g2450
refseq|NC_002516.2|chromosome	peak628	2	239.63	6.484685	5836803	-107	5836510	5836930	+	PA5184	1		Amino acid transport and metabolism	PA5184	PA14_68480	IHMA87_05667	homolog_g5326	-118	5836665	5837085	-	PA5183.1	1			PA5183.1	PA14_68470	IHMA87_05666	homolog_g5325
refseq|NC_002516.2|chromosome	peak624	1	236.05	6.84576	5767814	-227	5767641	5768061	+	PA5120	1		Function unknown	PA5120	PA14_67620		homolog_g5256
refseq|NC_002516.2|chromosome	peak537	1	233.34	6.748154999999999	4992654	-216	4992470	4992890	+	PA4462	5	rpoN	Transcription	PA4462	PA14_57940	IHMA87_04784	homolog_g4572
refseq|NC_002516.2|chromosome	peak332	1	228.6	6.696350000000001	3029179	-8	3028787	3029207	+	PA2682	1		"Secondary metabolites biosynthesis, transport and catabolism"	PA2682	PA14_29420	IHMA87_03797	homolog_g2743
refseq|NC_002516.2|chromosome	peak52	1	228.09	6.723585000000001	374234	-9	373843	374263	+	PA0333	1		Carbohydrate transport and metabolism	PA0333	PA14_04340	IHMA87_00310	homolog_g349
refseq|NC_002516.2|chromosome	peak450	1	227.36	5.971935	4080330	-107	4080203	4080623	-	PA3641	1		Amino acid transport and metabolism	PA3641	PA14_17250	IHMA87_01328	homolog_g3735
refseq|NC_002516.2|chromosome	peak254	1	226.88	6.6845	2130756	-98	2130454	2130874	+	PA1946	5	rbsB	Carbohydrate transport and metabolism	PA1946	PA14_39350	IHMA87_03179	homolog_g2001
refseq|NC_002516.2|chromosome	peak457	2	221.7	6.51126	4103442	-13	4103409	4103829	-	PA3663	1		General function prediction only	PA3663	PA14_16980	IHMA87_01305	homolog_g3757	-290	4103332	4103752	+	PA3664	1		Inorganic ion transport and metabolism	PA3664	PA14_16970	IHMA87_01304	homolog_g3758
refseq|NC_002516.2|chromosome	peak214	1	220.29	6.565725	1759618	-166	1759384	1759804	+	PA1615	2		Function unknown	PA1615	PA14_43630	IHMA87_03554	homolog_g1664
refseq|NC_002516.2|chromosome	peak122	2	217.34	6.54499	953630	-61	953291	953711	+	PA0873	1	phhR	Transcription	PA0873	PA14_52980	IHMA87_04383	homolog_g908	-223	953387	953807	-	PA0872	3	phhA	Amino acid transport and metabolism	PA0872	PA14_52990	IHMA87_04384	homolog_g907
refseq|NC_002516.2|chromosome	peak202	1	216.54	6.561025000000001	1596803	-86	1596489	1596909	+	PA1468	1		Function unknown	PA1468	PA14_45450	IHMA87_03697	homolog_g1514
refseq|NC_002516.2|chromosome	peak563	2	216.47	6.456485000000001	5200402	-78	5200304	5200724	-	PA4632	1		"Posttranslational modification, protein turnover, chaperones"	PA4632	PA14_61290	IHMA87_05094	homolog_g4748	-85	5200087	5200507	+	PA4633	1		Signal transduction mechanisms	PA4633	PA14_61300	IHMA87_05095	homolog_g4749
refseq|NC_002516.2|chromosome	peak358	2	203.99	6.235625	3162657	-48	3162305	3162725	+	PA2809	2	copR	Signal transduction mechanisms	PA2809	PA14_27810	IHMA87_02262	homolog_g2876	-78	3162559	3162979	-	PA2808	1	ptrA	Function unknown	PA2808	PA14_27830	IHMA87_02263	homolog_g2875
refseq|NC_002516.2|chromosome	peak409	1	200.59	5.425705	3650628	-162	3650446	3650866	-	PA3262	1		"Posttranslational modification, protein turnover, chaperones"	PA3262	PA14_21820	IHMA87_01680	homolog_g3346
refseq|NC_002516.2|chromosome	peak380	1	198.63	6.054295	3409286	-103	3409163	3409583	-	PA3045	2	rocA2	Transcription	PA3045	PA14_24710	IHMA87_01902	homolog_g3120
refseq|NC_002516.2|chromosome	peak239	1	197.13	6.19097	1971457	-218	1971219	1971639	-	PA1812	1	mltD	Cell wall/membrane/envelope biogenesis	PA1812	PA14_41090	IHMA87_03315	homolog_g1867
refseq|NC_002516.2|chromosome	peak51	2	196.11	6.2479700000000005	367385	-72	367057	367477	+	PA0327	1		Function unknown	PA0327	PA14_04270	IHMA87_00303	homolog_g343	-256	367109	367529	-	PA0326	4		Amino acid transport and metabolism	PA0326	PA14_04250		homolog_g342
refseq|NC_002516.2|chromosome	peak191	1	194.3	5.78257	1501322	-289	1501211	1501631	+	PA1383	1		Function unknown	PA1383			homolog_g1429
refseq|NC_002516.2|chromosome	peak487	1	188.38	6.05442	4463545	-359	4463504	4463924	+	PA3984	1	lnt	Cell wall/membrane/envelope biogenesis	PA3984	PA14_12280	IHMA87_00942	homolog_g4080
refseq|NC_002516.2|chromosome	peak443	2	188.12	5.640605000000001	4036031	-10	4036001	4036421	-	PA3601	2		"Translation, ribosomal structure and biogenesis"	PA3601	PA14_17700	IHMA87_01369	homolog_g3694	-234	4035865	4036285	+	PA3602	1		Amino acid transport and metabolism	PA3602	PA14_17690	IHMA87_01368	homolog_g3695
refseq|NC_002516.2|chromosome	peak460	1	185.81	6.066625	4134126	-12	4133738	4134158	+	PA3691	1		Function unknown	PA3691	PA14_16640	IHMA87_01277	homolog_g3785
refseq|NC_002516.2|chromosome	peak643	1	181.54	5.8858	5979169	-25	5978794	5979214	+	PA5310	1		Lipid transport and metabolism	PA5310	PA14_70110	IHMA87_05835	homolog_g5454
refseq|NC_002516.2|chromosome	peak309	1	179.73	5.457325	2760315	-228	2760067	2760487	-	PA2459	1		Function unknown	PA2459			homolog_g2514
refseq|NC_002516.2|chromosome	peak286	1	178.09	5.72853	2453489	-178	2453267	2453687	+	PA2231	11	pslA	Carbohydrate transport and metabolism	PA2231		IHMA87_02865	homolog_g2287
refseq|NC_002516.2|chromosome	peak584	2	176.33	5.874734999999999	5332510	-171	5332319	5332739	-	PA4746.2	1		Function unknown	PA4746.2		IHMA87_05226	homolog_g4878	-347	5332143	5332563	-	PA4746.1	1		Function unknown	PA4746.1		IHMA87_05225	homolog_g4877
refseq|NC_002516.2|chromosome	peak163	1	175.86	5.515675	1248826	-340	1248466	1248886	-	PA1153	1		Transcription	PA1153			homolog_g1197
refseq|NC_002516.2|chromosome	peak415	1	175.11	5.75308	3688831	-181	3688630	3689050	-	PA3294	3		Function unknown	PA3294	PA14_21450		homolog_g3380
refseq|NC_002516.2|chromosome	peak656	1	174.5	4.99503	6135524	-185	6135309	6135729	+	PA5446	1		Function unknown	PA5446	PA14_71900	IHMA87_05980	homolog_g5596
refseq|NC_002516.2|chromosome	peak179	2	173.99	5.802054999999999	1474222	-169	1473991	1474411	+	PA1362	4		Function unknown	PA1362	PA14_46670		homolog_g1408	-242	1473960	1474380	-	PA1361	1		Defense mechanisms	PA1361	PA14_46680	IHMA87_03868	homolog_g1407
refseq|NC_002516.2|chromosome	peak360	2	173.66	5.83478	3195811	-89	3195500	3195920	+	PA2841	1		Lipid transport and metabolism	PA2841	PA14_27360	IHMA87_02126	homolog_g2911	-222	3195569	3195989	-	PA2840	1		"Replication, recombination and repair"	PA2840	PA14_27370	IHMA87_02127	homolog_g2910
refseq|NC_002516.2|chromosome	peak304	1	169.39	5.71984	2705567	-206	2705373	2705793	+	PA2422	1		Function unknown	PA2422	PA14_33370		homolog_g2477
refseq|NC_002516.2|chromosome	peak189	1	160.63	4.560264999999999	1498246	-92	1497938	1498358	+	PA1381	2		Function unknown	PA1381			homolog_g1427
refseq|NC_002516.2|chromosome	peak142	1	157.66	5.3824000000000005	1069659	-110	1069369	1069789	+	PA0988	1		General function prediction only	PA0988	PA14_51510		homolog_g1029
refseq|NC_002516.2|chromosome	peak306	2	156.95	5.512264999999999	2724350	-127	2724203	2724623	-	PA2428	1		Function unknown	PA2428	PA14_33240	IHMA87_02720	homolog_g2483	-135	2724085	2724505	+	PA2429	1		Function unknown	PA2429	PA14_33230	IHMA87_02719	homolog_g2484
refseq|NC_002516.2|chromosome	peak640	2	155.61	5.43179	5962560	-32	5962508	5962928	-	PA5295	1		Signal transduction mechanisms	PA5295	PA14_69900	IHMA87_05820	homolog_g5439	-156	5962316	5962736	+	PA5296	1	rep	"Replication, recombination and repair"	PA5296	PA14_69910	IHMA87_05821	homolog_g5440
refseq|NC_002516.2|chromosome	peak153	1	146.26	5.297325	1135415	7	1135008	1135428	+	PA1048	1		Cell wall/membrane/envelope biogenesis	PA1048	PA14_50810	IHMA87_04164	homolog_g1091
refseq|NC_002516.2|chromosome	peak317	1	144.82	5.299205000000001	2901971	-247	2901818	2902238	+	PA2567	1		Signal transduction mechanisms	PA2567	PA14_31330	IHMA87_02579	homolog_g2624
refseq|NC_002516.2|chromosome	peak393	1	140.36	4.999925	3528442	-230	3528192	3528612	-	PA3143	2		Function unknown	PA3143			homolog_g3226
refseq|NC_002516.2|chromosome	peak154	1	139.06	5.194155	1155546	-38	1155184	1155604	+	PA1069	1		Function unknown	PA1069	PA14_50570	IHMA87_04142	homolog_g1112
refseq|NC_002516.2|chromosome	peak219	1	135.44	5.0959	1855774	-88	1855462	1855882	+	PA1710	3	exsC	Function unknown	PA1710	PA14_42430		homolog_g1759
refseq|NC_002516.2|chromosome	peak467	1	132.23	5.09922	4223546	-367	4223159	4223579	-	PA3766	1		Amino acid transport and metabolism	PA3766	PA14_15700	IHMA87_01188	homolog_g3860
refseq|NC_002516.2|chromosome	peak662	1	131.53	5.03037	6171688	-178	6171490	6171910	-	PA5479	1	gltP	Energy production and conversion	PA5479	PA14_72340	IHMA87_06023	homolog_g5630
refseq|NC_002516.2|chromosome	peak608	1	130.15	5.01852	5595178	-83	5595075	5595495	-	PA4981	1		Amino acid transport and metabolism	PA4981	PA14_65850		homolog_g5117
refseq|NC_002516.2|chromosome	peak468	2	129.78	4.98536	4234254	-21	4233875	4234295	+	PA3776	1		Transcription	PA3776	PA14_15240	IHMA87_01178	homolog_g3870	-87	4234147	4234567	-	PA3775	1		General function prediction only	PA3775	PA14_15250	IHMA87_01179	homolog_g3869
refseq|NC_002516.2|chromosome	peak188	2	129.77	4.9936	1496968	-44	1496612	1497032	+	PA1380	1		Transcription	PA1380	PA14_46400		homolog_g1426	-48	1496900	1497320	-	PA1379	1		General function prediction only	PA1379	PA14_46420		homolog_g1425
refseq|NC_002516.2|chromosome	peak101	1	129.2	4.513325	763314	-343	763257	763677	+	PA0692	4		"Intracellular trafficking, secretion, and vesicular transport"	PA0692	PA14_55380	IHMA87_04553	homolog_g718
refseq|NC_002516.2|chromosome	peak564	1	129.08	4.99316	5212382	-277	5212085	5212505	-	PA4644	1		Function unknown	PA4644	PA14_61450	IHMA87_05108	homolog_g4760
refseq|NC_002516.2|chromosome	peak263	2	127.56	4.8546	2219782	4	2219378	2219798	+	PA2028	1		Transcription	PA2028	PA14_38300	IHMA87_03089	homolog_g2083	-137	2219625	2220045	-	PA2027	1		Function unknown	PA2027	PA14_38310	IHMA87_03090	homolog_g2082
refseq|NC_002516.2|chromosome	peak560	2	126.97	4.94519	5172108	-145	5171853	5172273	+	PA4614	1	mscL	Cell wall/membrane/envelope biogenesis	PA4614	PA14_61050	IHMA87_05074	homolog_g4730	-382	5171706	5172126	-	PA4613	2	katB	Inorganic ion transport and metabolism	PA4613	PA14_61040	IHMA87_05072	homolog_g4729
refseq|NC_002516.2|chromosome	peak633	1	123.96	4.838915	5892768	-142	5892510	5892930	+	PA5235	1	glpT	Carbohydrate transport and metabolism	PA5235	PA14_69130	IHMA87_05718	homolog_g5379
refseq|NC_002516.2|chromosome	peak195	2	121.94	4.79094	1549660	-73	1549567	1549987	-	PA1423	1	bdlA	Cell motility	PA1423	PA14_46030	IHMA87_03754	homolog_g1469	-223	1549483	1549903	+	PA1424	1		Function unknown	PA1424	PA14_46020	IHMA87_03753	homolog_g1470
refseq|NC_002516.2|chromosome	peak598	2	117.88	4.71158	5502839	-167	5502652	5503072	-	PA4903	1		Carbohydrate transport and metabolism	PA4903	PA14_64790	IHMA87_05393	homolog_g5037	-212	5502651	5503071	+	PA4904	2	vanA	General function prediction only	PA4904	PA14_64800	IHMA87_05394	homolog_g5038
refseq|NC_002516.2|chromosome	peak116	2	117.05	4.711035	851519	-200	851299	851719	-	PA0781	1		Inorganic ion transport and metabolism	PA0781	PA14_54180		homolog_g812	-264	851383	851803	+	PA0782	1	putA	Energy production and conversion	PA0782	PA14_54170	IHMA87_04473	homolog_g813
refseq|NC_002516.2|chromosome	peak42	1	117.0	4.7604500000000005	302704	-120	302424	302844	+	PA0267	1		Signal transduction mechanisms	PA0267	PA14_03470	IHMA87_00246	homolog_g281
refseq|NC_002516.2|chromosome	peak614	1	116.5	4.67766	5654456	-100	5654156	5654576	+	PA5024	1		General function prediction only	PA5024	PA14_66420	IHMA87_05508	homolog_g5160
refseq|NC_002516.2|chromosome	peak35	1	115.27	4.704459999999999	245919	-300	245599	246019	-	PA0217	1		Transcription	PA0217	PA14_02650	IHMA87_00206	homolog_g230
refseq|NC_002516.2|chromosome	peak151	1	113.98	4.70633	1117879	-279	1117758	1118178	+	PA1031	1		Function unknown	PA1031	PA14_51000	IHMA87_04181	homolog_g1074
refseq|NC_002516.2|chromosome	peak576	1	113.14	4.71117	5272306	-6	5272280	5272700	-	PA4693	1	pssA	Lipid transport and metabolism	PA4693	PA14_62120	IHMA87_05165	homolog_g4816
refseq|NC_002516.2|chromosome	peak667	1	112.89	4.559749999999999	6212080	-312	6211748	6212168	-	PA5518	2		Inorganic ion transport and metabolism	PA5518	PA14_72800	IHMA87_06062	homolog_g5670
refseq|NC_002516.2|chromosome	peak601	2	111.59	4.561845	5517744	-33	5517691	5518111	-	PA4917	2		Coenzyme transport and metabolism	PA4917	PA14_64940	IHMA87_05406	homolog_g5051	-77	5517421	5517841	+	PA4918	3		"Secondary metabolites biosynthesis, transport and catabolism"	PA4918	PA14_64950	IHMA87_05407	homolog_g5052
refseq|NC_002516.2|chromosome	peak357	2	111.23	4.619495000000001	3157674	7	3157267	3157687	+	PA2801	1		General function prediction only	PA2801	PA14_27910	IHMA87_02270	homolog_g2868	-110	3157544	3157964	-	PA2800	1		Cell wall/membrane/envelope biogenesis	PA2800	PA14_27920	IHMA87_02271	homolog_g2867
refseq|NC_002516.2|chromosome	peak70	2	109.78	4.55578	597589	-110	597459	597879	-	PA0538	1	dsbB	"Posttranslational modification, protein turnover, chaperones"	PA0538	PA14_07000	IHMA87_00516	homolog_g558	-119	597308	597728	+	PA0539	1		General function prediction only	PA0539	PA14_07010	IHMA87_00517	homolog_g559
refseq|NC_002516.2|chromosome	peak363	1	108.6	4.46908	3254501	-97	3254384	3254804	-	PA2899	1	atvR	Transcription	PA2899	PA14_26570	IHMA87_02066	homolog_g2971
refseq|NC_002516.2|chromosome	peak322	2	107.22	4.205755	2917093	-79	2916772	2917192	+	PA2581	1		Function unknown	PA2581	PA14_30730	IHMA87_02543	homolog_g2639	-345	2916728	2917148	-	PA2580	1		General function prediction only	PA2580	PA14_30740	IHMA87_02547	homolog_g2638
refseq|NC_002516.2|chromosome	peak264	1	106.0	4.577365	2226400	-256	2226124	2226544	-	PA2035	1		Coenzyme transport and metabolism	PA2035	PA14_38200	IHMA87_03080	homolog_g2090
refseq|NC_002516.2|chromosome	peak592	1	101.08	4.4425550000000005	5434215	-303	5433892	5434312	-	PA4840	1		"Translation, ribosomal structure and biogenesis"	PA4840	PA14_64000	IHMA87_05328	homolog_g4974
refseq|NC_002516.2|chromosome	peak135	2	96.55	4.163535	1045479	-165	1045294	1045714	-	PA0958	1	oprD	Function unknown	PA0958	PA14_51880		homolog_g998	-353	1045432	1045852	+	PA0959	1		Carbohydrate transport and metabolism	PA0959	PA14_51860		homolog_g999
refseq|NC_002516.2|chromosome	peak422	2	95.81	4.24395	3759771	-90	3759661	3760081	-	PA3347	1		Signal transduction mechanisms	PA3347	PA14_20770	IHMA87_01601	homolog_g3435	-397	3759354	3759774	-	PA3346	2		Signal transduction mechanisms	PA3346	PA14_20780	IHMA87_01602	homolog_g3434
refseq|NC_002516.2|chromosome	peak637	2	93.64	4.242645	5941143	-61	5941062	5941482	-	PA5275	1		Inorganic ion transport and metabolism	PA5275	PA14_69640	IHMA87_05757	homolog_g5419	-193	5940936	5941356	+	PA5276	6	lppL	Cell motility	PA5276	PA14_69660	IHMA87_05758	homolog_g5420
refseq|NC_002516.2|chromosome	peak146	2	93.45	4.212235	1093164	-87	1092851	1093271	+	PA1010	4	dapA	Amino acid transport and metabolism	PA1010	PA14_51270	IHMA87_04217	homolog_g1051	-97	1093047	1093467	-	PA1009	2		Amino acid transport and metabolism	PA1009	PA14_51280	IHMA87_04218	homolog_g1050
refseq|NC_002516.2|chromosome	peak12	2	91.76	4.1505350000000005	58643	-49	58574	58994	-	PA0043	1		Function unknown	PA0043	PA14_00550	IHMA87_00049	homolog_g55	-143	58386	58806	+	PA0044	1	exoT	Function unknown	PA0044	PA14_00560		homolog_g56
refseq|NC_002516.2|chromosome	peak556	1	91.56	4.139595	5141411	-222	5141169	5141589	-	PA4590	1	pra	Function unknown	PA4590	PA14_60750	IHMA87_05050	homolog_g4706
refseq|NC_002516.2|chromosome	peak209	1	89.95	4.1263000000000005	1699998	-51	1699927	1700347	-	PA1561	1	aer	Signal transduction mechanisms	PA1561	PA14_44300	IHMA87_03612	homolog_g1610
refseq|NC_002516.2|chromosome	peak657	2	89.21	4.01848	6145118	-127	6144971	6145391	-	PA5454	8	rmd	Cell wall/membrane/envelope biogenesis	PA5454	PA14_72000	IHMA87_05988	homolog_g5604	-281	6144999	6145419	+	PA5455	5		Cell wall/membrane/envelope biogenesis	PA5455	PA14_72010		homolog_g5605
refseq|NC_002516.2|chromosome	peak223	2	88.72	4.184265	1871127	11	1870716	1871136	+	PA1728	1		Function unknown	PA1728	PA14_42200	IHMA87_03475	homolog_g1777	-364	1870743	1871163	-	PA1727	1	mucR	Signal transduction mechanisms	PA1727	PA14_42220	IHMA87_03476	homolog_g1776
refseq|NC_002516.2|chromosome	peak376	1	85.61	4.11346	3369443	-174	3369249	3369669	-	PA3009	1		Function unknown	PA3009	PA14_25140	IHMA87_01958	homolog_g3083
refseq|NC_002516.2|chromosome	peak93	2	85.37	4.007105	714781	-95	714666	715086	-	PA0661	1		Function unknown	PA0661	PA14_08470	IHMA87_00637	homolog_g682	-196	714577	714997	+	PA0662	3	argC	Amino acid transport and metabolism	PA0662	PA14_08480	IHMA87_00638	homolog_g683
refseq|NC_002516.2|chromosome	peak347	2	84.91	4.05263	3110907	6	3110501	3110921	+	PA2749	2	endA	"Replication, recombination and repair"	PA2749	PA14_28570	IHMA87_02333	homolog_g2813	-382	3110505	3110925	-	PA2748	1		"Translation, ribosomal structure and biogenesis"	PA2748	PA14_28590	IHMA87_02335	homolog_g2812
refseq|NC_002516.2|chromosome	peak386	2	82.45	4.004225	3483447	-25	3483402	3483822	-	PA3103	9	xcpR	Cell motility	PA3103	PA14_23990	IHMA87_01842	homolog_g3181	-195	3483242	3483662	+	PA3104	2	xcpP	Function unknown	PA3104	PA14_23980	IHMA87_01841	homolog_g3182
refseq|NC_002516.2|chromosome	peak257	2	81.87	4.017515	2153347	-247	2153194	2153614	+	PA1972	1		General function prediction only	PA1972	PA14_39020	IHMA87_03148	homolog_g2027	-279	2153048	2153468	-	PA1971	1	braZ	Amino acid transport and metabolism	PA1971	PA14_39050	IHMA87_03149	homolog_g2026
refseq|NC_002516.2|chromosome	peak445	2	81.38	3.9732	4053292	-48	4053224	4053644	-	PA3618	3		General function prediction only	PA3618	PA14_17520	IHMA87_01352	homolog_g3711	-100	4052992	4053412	+	PA3619	1		"Intracellular trafficking, secretion, and vesicular transport"	PA3619	PA14_17510	IHMA87_01351	homolog_g3712
refseq|NC_002516.2|chromosome	peak591	1	80.03	3.95033	5418848	-279	5418549	5418969	-	PA4826	1		Function unknown	PA4826	PA14_63820	IHMA87_05311	homolog_g4960
refseq|NC_002516.2|chromosome	peak384	1	78.92	3.900045	3460187	-254	3459913	3460333	-	PA3082	1	gbt	Function unknown	PA3082	PA14_24290	IHMA87_01866	homolog_g3157
refseq|NC_002516.2|chromosome	peak63	2	77.45	3.863275	544452	-105	544327	544747	-	PA0482	1	glcB	Energy production and conversion	PA0482	PA14_06290	IHMA87_00461	homolog_g501	-202	544254	544674	+	PA0483	1		Transcription	PA0483	PA14_06300	IHMA87_00462	homolog_g502
refseq|NC_002516.2|chromosome	peak533	1	76.52	3.9038	4973424	-92	4973312	4973732	-	PA4439	1	trpS	"Translation, ribosomal structure and biogenesis"	PA4439	PA14_57670	IHMA87_04760	homolog_g4548
refseq|NC_002516.2|chromosome	peak528	1	75.73	3.8153	4936749	-133	4936596	4937016	-	PA4403	1	secA	"Intracellular trafficking, secretion, and vesicular transport"	PA4403	PA14_57220	IHMA87_04721	homolog_g4510
refseq|NC_002516.2|chromosome	peak261	2	74.4	3.84463	2206906	-93	2206599	2207019	+	PA2017	1		Function unknown	PA2017	PA14_38420	IHMA87_03101	homolog_g2072	-100	2206786	2207206	-	PA2016	5	liuR	Transcription	PA2016	PA14_38430	IHMA87_03102	homolog_g2071
refseq|NC_002516.2|chromosome	peak314	1	73.59	3.77809	2818880	6	2818866	2819286	-	PA2501	1		Function unknown	PA2501	PA14_32310	IHMA87_02650	homolog_g2556
refseq|NC_002516.2|chromosome	peak473	2	73.29	3.77238	4274394	-44	4274330	4274750	-	PA3817	2		"Translation, ribosomal structure and biogenesis"	PA3817	PA14_14690	IHMA87_01136	homolog_g3911	-108	4274102	4274522	+	PA3818	1		Carbohydrate transport and metabolism	PA3818	PA14_14680	IHMA87_01135	homolog_g3912
refseq|NC_002516.2|chromosome	peak644	2	72.91	3.796875	6011932	-23	6011889	6012309	-	PA5343	3		Carbohydrate transport and metabolism	PA5343	PA14_70550	IHMA87_05868	homolog_g5488	-115	6011647	6012067	+	PA5344	2	oxyR	Transcription	PA5344	PA14_70560	IHMA87_05869	homolog_g5489
refseq|NC_002516.2|chromosome	peak273	2	72.25	3.818185	2291061	-52	2290713	2291133	+	PA2082	1	kynR	Transcription	PA2082	PA14_37580	IHMA87_03041	homolog_g2137	-81	2290960	2291380	-	PA2081	2	kynB	General function prediction only	PA2081	PA14_37590	IHMA87_03042	homolog_g2136
refseq|NC_002516.2|chromosome	peak104	1	72.19	3.735825	779413	-205	779188	779608	-	PA0705	1	migA	Cell wall/membrane/envelope biogenesis	PA0705	PA14_55180	IHMA87_04538	homolog_g731
refseq|NC_002516.2|chromosome	peak553	2	70.01	3.55695	5116638	-14	5116604	5117024	-	PA4568	5	rplU	"Translation, ribosomal structure and biogenesis"	PA4568	PA14_60460	IHMA87_05029	homolog_g4682	-227	5116465	5116885	+	PA4569	1	ispB	Coenzyme transport and metabolism	PA4569	PA14_60470	IHMA87_05030	homolog_g4683
refseq|NC_002516.2|chromosome	peak492	1	69.48	3.69269	4541851	-100	4541551	4541971	+	PA4064	2		Defense mechanisms	PA4064	PA14_11310	IHMA87_00861	homolog_g4160
refseq|NC_002516.2|chromosome	peak130	1	69.45	3.70093	1018166	-64	1017830	1018250	+	PA0931	1	pirA	Inorganic ion transport and metabolism	PA0931	PA14_52230	IHMA87_04306	homolog_g971
refseq|NC_002516.2|chromosome	peak543	1	68.31	3.697315	5037034	-40	5036674	5037094	+	PA4500	1		Amino acid transport and metabolism	PA4500	PA14_58390	IHMA87_04822	homolog_g4610
refseq|NC_002516.2|chromosome	peak157	2	68.07	3.652535	1210432	-126	1210158	1210578	+	PA1116	1		Function unknown	PA1116	PA14_49930	IHMA87_04088	homolog_g1160	-129	1210283	1210703	-	PA1115	1		Cell wall/membrane/envelope biogenesis	PA1115	PA14_49940	IHMA87_04089	homolog_g1159
refseq|NC_002516.2|chromosome	peak419	2	61.87	3.5468200000000003	3747320	-205	3747125	3747545	+	PA3339	1	plpD	Cell wall/membrane/envelope biogenesis	PA3339	PA14_20870	IHMA87_01609	homolog_g3427	-244	3747056	3747476	-	PA3337	1	rfaD	Cell wall/membrane/envelope biogenesis	PA3337	PA14_20890	IHMA87_01611	homolog_g3425
refseq|NC_002516.2|chromosome	peak411	1	59.15	3.463595	3655953	-142	3655791	3656211	-	PA3267	1		Lipid transport and metabolism	PA3267	PA14_21750	IHMA87_01672	homolog_g3353
