## Supplementary Dataset 2 for "Determination of the Two-Component Systems regulatory network reveals core and accessory regulations across *Pseudomonas aeruginosa* lineages": CS32_PA4032_PAO1.tab

chrom	peakID	number_of_putative_targets	log(qvalue)	fold_enrichment	summit_position	dist_to_ATG_target1	prom_start_1	prom_end_1	strand_1	first_gene_ID_1	number_of_genes_in_operon_1	name_1	COG_1	PAO1_ID_1	PA14_ID_1	IHMA87_ID_1	homolog_group_1	putative_target_2
refseq|NC_002516.2|chromosome	peak23	2	20.81	1.71797	4956144	-115	4956009	4956429	-	PA4421	15		Function unknown	PA4421	PA14_57460	IHMA87_04739	homolog_g4529	-184	4955928	4956348	+	PA4421.1	1	rnpB	Function unknown	PA4421.1	rnpB	IHMA87_04740	homolog_g4530
refseq|NC_002516.2|chromosome	peak1	1	19.26	1.81331	143514	-247	143247	143667	-	PA0123	1		Transcription	PA0123	PA14_01500	IHMA87_00126	homolog_g135
refseq|NC_002516.2|chromosome	peak2	2	17.13	1.724695	334534	-79	334435	334855	-	PA0296	1	spuI	Amino acid transport and metabolism	PA0296	PA14_03860		homolog_g310	-200	334334	334754	+	PA0297	3	spuA	General function prediction only	PA0297	PA14_03870	IHMA87_00275	homolog_g312
refseq|NC_002516.2|chromosome	peak24	1	13.77	1.76391	5053510	-110	5053380	5053800	-	PA4513	1		Function unknown	PA4513	PA14_58560	IHMA87_04835	homolog_g4623
refseq|NC_002516.2|chromosome	peak11	1	12.76	1.698265	2069481	-9	2069090	2069510	+	PA1898	1	qscR	Transcription	PA1898	PA14_39980	IHMA87_03220	homolog_g1953
refseq|NC_002516.2|chromosome	peak19	2	12.0	1.72075	4250746	-82	4250428	4250848	+	PA3792	1	leuA	Amino acid transport and metabolism	PA3792	PA14_15030	IHMA87_01161	homolog_g3886	-290	4250436	4250856	-	PA3791	1		Function unknown	PA3791	PA14_15050	IHMA87_01162	homolog_g3885
refseq|NC_002516.2|chromosome	peak21	1	11.52	1.688215	4784128	11	4784119	4784539	-	PA4276	4	secE	"Intracellular trafficking, secretion, and vesicular transport"	PA4276	PA14_08695	IHMA87_00658	homolog_g4374
refseq|NC_002516.2|chromosome	peak10	1	6.85	1.50978	1501353	-258	1501211	1501631	+	PA1383	1		Function unknown	PA1383			homolog_g1429
