## Supplementary Dataset 2 for "Determination of the Two-Component Systems regulatory network reveals core and accessory regulations across *Pseudomonas aeruginosa* lineages": CS33_PA4080-IHMA87_00845_IHMA.tab

chrom	peakID	number_of_putative_targets	log(qvalue)	fold_enrichment	summit_position	dist_to_ATG_target1	prom_start_1	prom_end_1	strand_1	first_gene_ID_1	number_of_genes_in_operon_1	name_1	COG_1	PAO1_ID_1	PA14_ID_1	IHMA87_ID_1	homolog_group_1	putative_target_2
IHMA87_1	peak580	1	48.74	2.809155	5491320	-111	5491189	5491609	-	IHMA87_05158	1					IHMA87_05158	homolog_g7465
IHMA87_1	peak492	1	39.69	2.60627	4882252	-115	4882117	4882537	-	IHMA87_04577	1					IHMA87_04577	homolog_g7356
IHMA87_1	peak40	1	35.44	2.39867	418637	-315	418302	418722	-	IHMA87_00386	1	gshB	"Translation, ribosomal structure and biogenesis"	PA0407	PA14_05310	IHMA87_00386	homolog_g423
IHMA87_1	peak467	1	34.91	2.41907	4584182	-266	4583896	4584316	-	IHMA87_04299	1					IHMA87_04299	homolog_g7318
IHMA87_1	peak465	2	34.88	2.48266	4581396	-41	4581037	4581457	+	IHMA87_04295	3					IHMA87_04295	homolog_g7314	-73	4581303	4581723	-	IHMA87_04294	1					IHMA87_04294	homolog_g7313
IHMA87_1	peak230	2	34.07	2.465875	2313166	-123	2313023	2313443	-	IHMA87_02164	3					IHMA87_02164	homolog_g6712	-132	2312898	2313318	+	IHMA87_02165	1	IHMA87_02165				IHMA87_02165	homolog_g6713
IHMA87_1	peak287	1	33.82	2.4566600000000003	2551348	-274	2551054	2551474	-	IHMA87_02431	1					IHMA87_02431	homolog_g6900
IHMA87_1	peak690	2	33.55	2.443425	6356983	-87	6356876	6357296	-	IHMA87_05960	1		Transcription	PA5428	PA14_71640	IHMA87_05960	homolog_g5578	-89	6356672	6357092	+	IHMA87_05961	1	aspA	Amino acid transport and metabolism	PA5429	PA14_71650	IHMA87_05961	homolog_g5579
IHMA87_1	peak14	1	33.27	2.41421	64929	-363	64546	64966	-	IHMA87_00047	1					IHMA87_00047	homolog_g6471
IHMA87_2	peak735	2	33.08	2.439405	59820	-102	59522	59942	+	IHMA87_06176	1					IHMA87_06176	homolog_g7652	-342	59762	60182	+	IHMA87_06177	1					IHMA87_06177	homolog_g7653
IHMA87_1	peak517	1	32.97	2.338665	5162523	-381	5162122	5162542	-	IHMA87_04835	1		Function unknown	PA4513	PA14_58560	IHMA87_04835	homolog_g4623
IHMA87_1	peak54	1	32.52	2.428695	577031	-328	576959	577379	+	IHMA87_00536	1		Coenzyme transport and metabolism	PA0558	PA14_07260	IHMA87_00536	homolog_g578
IHMA87_1	peak489	1	32.29	2.42085	4827289	-133	4827022	4827442	+	IHMA87_04533	1		Function unknown	PA0712		IHMA87_04533	homolog_g739
IHMA87_1	peak662	1	31.95	2.40061	6168454	-268	6168322	6168742	+	IHMA87_05790	3					IHMA87_05790	homolog_g7533
IHMA87_1	peak494	2	30.93	2.370635	4924204	-182	4923986	4924406	+	IHMA87_04607	1	flp	"Intracellular trafficking, secretion, and vesicular transport"	PA4306	PA14_55940	IHMA87_04607	homolog_g4413	-232	4923952	4924372	-	IHMA87_04606	7	rcpC	"Intracellular trafficking, secretion, and vesicular transport"	PA4305	PA14_55930	IHMA87_04606	homolog_g4412
IHMA87_1	peak112	1	30.25	2.36565	1041596	-5	1041571	1041991	-	IHMA87_00977	2					IHMA87_00977	homolog_g6567
IHMA87_1	peak531	1	30.01	2.3012200000000003	5225074	-244	5224810	5225230	-	IHMA87_04905	1				PA14_59440	IHMA87_04905	homolog_g6313
IHMA87_1	peak184	1	29.78	2.2266250000000003	1812270	-137	1812113	1812533	-	IHMA87_01674	2					IHMA87_01674	homolog_g6636
IHMA87_1	peak244	1	29.42	2.223305	2369151	-265	2368866	2369286	-	IHMA87_02230	1					IHMA87_02230	homolog_g6777
IHMA87_1	peak667	1	29.29	2.3105	6177236	-54	6176890	6177310	+	IHMA87_05796	1					IHMA87_05796	homolog_g7539
IHMA87_1	peak117	1	29.25	2.218705	1050403	-100	1050283	1050703	-	IHMA87_00986	1					IHMA87_00986	homolog_g6576
IHMA87_1	peak196	2	29.2	2.335575	1941273	-70	1940943	1941363	+	IHMA87_01808	1					IHMA87_01808	homolog_g6655	-192	1941065	1941485	+	IHMA87_01809	1					IHMA87_01809	homolog_g6656
IHMA87_1	peak542	1	28.83	2.2947	5257935	-304	5257611	5258031	-	IHMA87_04942	2				PA14_59060	IHMA87_04942	homolog_g6281
IHMA87_1	peak470	1	28.52	2.309385	4604522	0	4604122	4604542	+	IHMA87_04316	1		Function unknown	PA0922	PA14_52330	IHMA87_04316	homolog_g961
IHMA87_1	peak549	1	28.5	2.28608	5272090	-329	5271741	5272161	-	IHMA87_04957	5					IHMA87_04957	homolog_g7441
IHMA87_1	peak372	1	28.12	2.236635	3631183	-226	3630937	3631357	-	IHMA87_03367	5					IHMA87_03367	homolog_g7130
IHMA87_1	peak248	1	27.76	2.18262	2389018	-9	2388627	2389047	+	IHMA87_02251	1					IHMA87_02251	homolog_g6798
IHMA87_2	peak756	1	27.14	2.28277	144175	-171	143946	144366	+	IHMA87_06275	1					IHMA87_06275	homolog_g7751
IHMA87_1	peak47	2	27.13	2.267485	506517	-21	506138	506558	+	IHMA87_00460	1		General function prediction only	PA0478	PA14_06250	IHMA87_00460	homolog_g497	-67	506430	506850	-	IHMA87_00459	1		Transcription	PA0477	PA14_06240	IHMA87_00459	homolog_g496
IHMA87_1	peak526	1	26.75	2.2628500000000003	5216603	-332	5216535	5216955	+	IHMA87_04894	1					IHMA87_04894	homolog_g7412
IHMA87_1	peak680	2	26.72	2.20258	6205232	-36	6204868	6205288	+	IHMA87_05817	1					IHMA87_05817	homolog_g7560	-332	6204880	6205300	-	IHMA87_05816	2					IHMA87_05816	homolog_g7559
IHMA87_1	peak689	1	26.71	2.230655	6330530	-330	6330460	6330880	+	IHMA87_05935	1		Function unknown	PA5404	PA14_71340	IHMA87_05935	homolog_g5554
IHMA87_1	peak242	1	26.48	2.26483	2364589	-211	2364358	2364778	-	IHMA87_02222	1					IHMA87_02222	homolog_g6769
IHMA87_1	peak581	2	26.39	2.256505	5494726	-76	5494630	5495050	-	IHMA87_05161	1					IHMA87_05161	homolog_g7468	-181	5494525	5494945	-	IHMA87_05160	1					IHMA87_05160	homolog_g7467
IHMA87_1	peak389	1	26.14	2.23041	3696623	-222	3696381	3696801	-	IHMA87_03441	2		Lipid transport and metabolism	PA1764	PA14_41750	IHMA87_03441	homolog_g1813
IHMA87_1	peak610	2	25.83	2.23788	5761313	-162	5761075	5761495	+	IHMA87_05429	1					IHMA87_05429	homolog_g7498	-259	5761034	5761454	-	IHMA87_05427	2	rnr	Transcription	PA4937	PA14_65200	IHMA87_05427	homolog_g5071
IHMA87_1	peak176	1	25.33	2.15403	1706933	-32	1706565	1706985	+	IHMA87_01578	1					IHMA87_01578	homolog_g6626
IHMA87_1	peak359	2	24.42	2.209095	3556755	-57	3556412	3556832	+	IHMA87_03289	2	cysI	Inorganic ion transport and metabolism	PA1838	PA14_40770	IHMA87_03289	homolog_g1893	-214	3556521	3556941	-	IHMA87_03288	1					IHMA87_03288	homolog_g7095
IHMA87_2	peak761	1	24.41	2.20609	154496	-91	154385	154805	-	IHMA87_06281	1					IHMA87_06281	homolog_g7757
IHMA87_1	peak268	1	24.27	2.13755	2509160	-248	2508892	2509312	-	IHMA87_02392	1					IHMA87_02392	homolog_g6862
IHMA87_1	peak632	1	24.06	2.193405	6006304	-49	6005953	6006373	+	IHMA87_05642	1	rmlB	Cell wall/membrane/envelope biogenesis	PA5161	PA14_68170	IHMA87_05642	homolog_g5300
