## Supplementary Dataset 2 for "Determination of the Two-Component Systems regulatory network reveals core and accessory regulations across *Pseudomonas aeruginosa* lineages": CS33_PA4080-PA14_11120_PA14.tab

chrom	peakID	number_of_putative_targets	log(qvalue)	fold_enrichment	summit_position	dist_to_ATG_target1	prom_start_1	prom_end_1	strand_1	first_gene_ID_1	number_of_genes_in_operon_1	name_1	COG_1	PAO1_ID_1	PA14_ID_1	IHMA87_ID_1	homolog_group_1	putative_target_2
refseq|NC_008463.1|chromosome	peak552	2	18099.18	78.11489	4620871	-30	4620501	4620921	+	PA14_52080	3		"Posttranslational modification, protein turnover, chaperones"	PA0941	PA14_52080		homolog_g981	-86	4620765	4621185	-	PA14_52070	1		Transcription	PA0942	PA14_52070		homolog_g982
refseq|NC_008463.1|chromosome	peak761	2	17677.65	75.700105	6116140	-125	6115865	6116285	+	PA14_68570	1		Function unknown	PA5191	PA14_68570		homolog_g5333	-127	6115993	6116413	-	PA14_68560	1		Energy production and conversion	PA5190	PA14_68560	IHMA87_05673	homolog_g5332
refseq|NC_008463.1|chromosome	peak131	2	14746.51	66.007765	956598	-214	956412	956832	+	PA14_11060	2	cupB1	Cell motility	PA4086	PA14_11060		homolog_g4182	-257	956321	956741	-	PA14_11050	3		Function unknown	PA4087	PA14_11050	IHMA87_00837	homolog_g4183
refseq|NC_008463.1|chromosome	peak183	1	10628.93	51.627185	1397807	-147	1397640	1398060	-	PA14_16350	1	ttsR	Transcription	PA3714	PA14_16350	IHMA87_01254	homolog_g3808
refseq|NC_008463.1|chromosome	peak133	1	10121.38	49.378875	966577	-208	966385	966805	+	PA14_11120	1	PA4080	Transcription	PA4080	PA14_11120	IHMA87_00845	homolog_g4176
refseq|NC_008463.1|chromosome	peak731	2	9165.22	46.38137	5784718	-238	5784460	5784880	-	PA14_64900	1		Amino acid transport and metabolism	PA4913	PA14_64900	IHMA87_05402	homolog_g5047	-382	5784700	5785120	+	PA14_64910	2		Transcription	PA4914	PA14_64910	IHMA87_05403	homolog_g5048
refseq|NC_008463.1|chromosome	peak740	2	8805.94	44.614445	5907413	-140	5907153	5907573	+	PA14_66290	2	aceE	Energy production and conversion	PA5015	PA14_66290	IHMA87_05499	homolog_g5151	-142	5907251	5907671	-	PA14_66270	1	glnE	Signal transduction mechanisms	PA5014	PA14_66270	IHMA87_05498	homolog_g5150
refseq|NC_008463.1|chromosome	peak589	1	7733.7	40.82784	4895895	-195	4895680	4896100	-	PA14_55100	1		Function unknown	PA0714	PA14_55100	IHMA87_04532	homolog_g741
refseq|NC_008463.1|chromosome	peak590	2	5874.51	33.21537	4896433	-38	4896071	4896491	+	PA14_55117	1				PA14_55117		homolog_g6258	-208	4896205	4896625	-	PA14_55110	1		Function unknown	PA0713	PA14_55110		homolog_g740
refseq|NC_008463.1|chromosome	peak13	2	5433.41	31.51433	97681	-96	97377	97797	+	PA14_00990	4		Function unknown	PA0082	PA14_00990	IHMA87_00084	homolog_g94	-272	97389	97809	-	PA14_00980	5				PA14_00980		homolog_g5843
refseq|NC_008463.1|chromosome	peak771	1	4732.49	28.34402	6222957	-146	6222791	6223211	-	PA14_69760	1		Cell motility	PA5284	PA14_69760		homolog_g5428
refseq|NC_008463.1|chromosome	peak539	3	4015.11	24.44388	4586226	-16	4585842	4586262	+	PA14_51590	1				PA14_51590		homolog_g6215	-96	4586110	4586530	-	PA14_51580	1				PA14_51580		homolog_g6214	-355	4585851	4586271	-	PA14_51570	1				PA14_51570		homolog_g6213
refseq|NC_008463.1|chromosome	peak736	1	3421.26	22.03365	5886858	-191	5886649	5887069	+	PA14_66090	2		Signal transduction mechanisms	PA4998	PA14_66090	IHMA87_05482	homolog_g5134
refseq|NC_008463.1|chromosome	peak759	1	2832.12	19.849385	6093070	-16	6092686	6093106	+	PA14_68300	4	arcD	Amino acid transport and metabolism	PA5170	PA14_68300	IHMA87_05651	homolog_g5309
refseq|NC_008463.1|chromosome	peak48	1	2705.23	19.451895	316850	-115	316565	316985	+	PA14_03470	1		Signal transduction mechanisms	PA0267	PA14_03470	IHMA87_00246	homolog_g281
refseq|NC_008463.1|chromosome	peak763	1	2674.81	19.271505	6157668	-31	6157299	6157719	+	PA14_69050	1		Function unknown	PA5229	PA14_69050	IHMA87_05712	homolog_g5373
refseq|NC_008463.1|chromosome	peak260	2	2590.56	18.873645	2000102	-57	1999759	2000179	+	PA14_23070	3	zwf	Carbohydrate transport and metabolism	PA3183	PA14_23070	IHMA87_01763	homolog_g3266	-130	1999952	2000372	-	PA14_23060	1		Transcription	PA3184	PA14_23060	IHMA87_01762	homolog_g3267
refseq|NC_008463.1|chromosome	peak576	1	2558.93	18.743265	4853111	-386	4852705	4853125	-	PA14_54730	1		Function unknown	PA0738	PA14_54730	IHMA87_04520	homolog_g769
refseq|NC_008463.1|chromosome	peak505	1	2286.64	17.286535	4271276	-31	4270907	4271327	+	PA14_48000	2		Cell wall/membrane/envelope biogenesis	PA1254	PA14_48000	IHMA87_03979	homolog_g1298
refseq|NC_008463.1|chromosome	peak537	1	2263.84	16.849865	4583110	-90	4583000	4583420	-	PA14_51530	2	exoU			PA14_51530		homolog_g6209
refseq|NC_008463.1|chromosome	peak197	2	1982.61	15.66696	1521952	-36	1521588	1522008	+	PA14_17700	2		"Translation, ribosomal structure and biogenesis"	PA3601	PA14_17700	IHMA87_01369	homolog_g3694	-208	1521724	1522144	-	PA14_17690	1		Amino acid transport and metabolism	PA3602	PA14_17690	IHMA87_01368	homolog_g3695
refseq|NC_008463.1|chromosome	peak261	1	1962.94	15.656785	2006452	-106	2006326	2006746	-	PA14_23130	1		Signal transduction mechanisms	PA3177	PA14_23130	IHMA87_01769	homolog_g3260
refseq|NC_008463.1|chromosome	peak620	1	1933.63	15.50736	5156380	-81	5156061	5156481	+	PA14_57940	5	rpoN	Transcription	PA4462	PA14_57940	IHMA87_04784	homolog_g4572
refseq|NC_008463.1|chromosome	peak683	1	1876.29	15.197015	5413899	-242	5413637	5414057	-	PA14_60750	1	pra	Function unknown	PA4590	PA14_60750	IHMA87_05050	homolog_g4706
refseq|NC_008463.1|chromosome	peak663	2	1849.41	14.8446	5327668	-47	5327601	5328021	-	PA14_59800	2				PA14_59800	IHMA87_02869	homolog_g6345	-285	5327553	5327973	+	PA14_59820	2				PA14_59820		homolog_g6346
refseq|NC_008463.1|chromosome	peak326	2	1842.15	14.89878	2514142	-141	2513883	2514303	+	PA14_29060	1		Transcription	PA2713	PA14_29060		homolog_g2775	-213	2513909	2514329	-	PA14_29050	2		General function prediction only	PA2714	PA14_29050		homolog_g2776
refseq|NC_008463.1|chromosome	peak142	2	1583.5	13.58747	1096792	-83	1096475	1096895	+	PA14_12810	1	rocR	Signal transduction mechanisms	PA3947	PA14_12810	IHMA87_00999	homolog_g4043	-199	1096573	1096993	-	PA14_12780	1	rocA1	Transcription	PA3948	PA14_12780	IHMA87_00998	homolog_g4044
refseq|NC_008463.1|chromosome	peak754	1	1476.02	12.98789	6040131	-163	6039894	6040314	+	PA14_67620	1		Function unknown	PA5120	PA14_67620		homolog_g5256
refseq|NC_008463.1|chromosome	peak530	1	1467.9	12.262115	4562435	-347	4562068	4562488	-	PA14_51330	1	nadA	Coenzyme transport and metabolism	PA1004	PA14_51330	IHMA87_04223	homolog_g1045
refseq|NC_008463.1|chromosome	peak460	1	1445.95	12.4747	3831345	-157	3831168	3831588	-	PA14_43050	4	hisA2	Function unknown	PA1656	PA14_43050	IHMA87_03512	homolog_g1705
refseq|NC_008463.1|chromosome	peak562	1	1409.26	12.612945	4695837	-32	4695469	4695889	+	PA14_52960	1		Function unknown	PA0874	PA14_52960	IHMA87_04380	homolog_g909
refseq|NC_008463.1|chromosome	peak71	2	1396.61	12.55228	615901	-12	615869	616289	-	PA14_07110	2		Transcription	PA0547	PA14_07110	IHMA87_00525	homolog_g567	-234	615735	616155	+	PA14_07130	2	tktA	Carbohydrate transport and metabolism	PA0548	PA14_07130	IHMA87_00526	homolog_g568
refseq|NC_008463.1|chromosome	peak433	1	1391.33	12.533185	3627084	-72	3626992	3627412	-	PA14_40630	1		"Posttranslational modification, protein turnover, chaperones"	PA1847	PA14_40630	IHMA87_03274	homolog_g1902
refseq|NC_008463.1|chromosome	peak757	1	1390.74	11.805455	6077252	-124	6076976	6077396	+	PA14_68110	4		Transcription	PA5157	PA14_68110	IHMA87_05637	homolog_g5295
refseq|NC_008463.1|chromosome	peak219	1	1379.69	12.3428	1794720	-37	1794357	1794777	+	PA14_20850	1		Transcription	PA3341	PA14_20850	IHMA87_01607	homolog_g3429
refseq|NC_008463.1|chromosome	peak23	1	1228.57	11.371065	183041	-106	182747	183167	+	PA14_02010	1		Function unknown	PA0161	PA14_02010		homolog_g173
refseq|NC_008463.1|chromosome	peak118	2	1213.21	11.29577	830863	-42	830505	830925	+	PA14_09680	2	bfiS	Signal transduction mechanisms	PA4197	PA14_09680	IHMA87_00738	homolog_g4293	-204	830639	831059	-	PA14_09660	2		"Secondary metabolites biosynthesis, transport and catabolism"	PA4198	PA14_09660	IHMA87_00737	homolog_g4294
refseq|NC_008463.1|chromosome	peak540	2	1185.66	10.82535	4587717	-108	4587589	4588009	-	PA14_51610	1		Function unknown	PA0980	PA14_51610		homolog_g1021	-124	4587441	4587861	+	PA14_51620	2				PA14_51620		homolog_g6216
refseq|NC_008463.1|chromosome	peak565	2	1138.83	11.033985	4716230	-54	4716156	4716576	-	PA14_53200	1		Function unknown	PA0856	PA14_53200	IHMA87_04401	homolog_g891	-114	4715944	4716364	+	PA14_53210	1		Function unknown	PA0855	PA14_53210	IHMA87_04402	homolog_g890
refseq|NC_008463.1|chromosome	peak127	1	1025.46	10.255515	895433	-54	895359	895779	-	PA14_10360	1		Function unknown	PA4141	PA14_10360		homolog_g4237
refseq|NC_008463.1|chromosome	peak210	2	1001.06	10.20006	1665569	-92	1665261	1665681	+	PA14_19320	1		Function unknown	PA3464	PA14_19320	IHMA87_01486	homolog_g3555	-125	1665424	1665844	-	PA14_19310	1		Amino acid transport and metabolism	PA3465	PA14_19310	IHMA87_01485	homolog_g3556
refseq|NC_008463.1|chromosome	peak534	1	954.98	9.6489	4576746	-114	4576612	4577032	-	PA14_51470	3	cupC1	Cell motility	PA0992	PA14_51470		homolog_g1033
refseq|NC_008463.1|chromosome	peak511	1	933.18	9.62805	4338813	-23	4338770	4339190	-	PA14_48800	2		Cell wall/membrane/envelope biogenesis	PA1198	PA14_48800	IHMA87_04018	homolog_g1242
refseq|NC_008463.1|chromosome	peak164	1	894.01	9.54221	1301032	-94	1300726	1301146	+	PA14_15350	1				PA14_15350		homolog_g5916
refseq|NC_008463.1|chromosome	peak367	3	889.61	9.42122	2878194	-2	2878172	2878592	-	PA14_32890	1		Function unknown	PA2453	PA14_32890	IHMA87_02695	homolog_g2508	-155	2877949	2878369	+	PA14_32905	1				PA14_32905	IHMA87_02696	homolog_g6091	-277	2877897	2878317	-	PA14_32880	2		General function prediction only	PA2454	PA14_32880	IHMA87_02694	homolog_g2509
refseq|NC_008463.1|chromosome	peak202	1	880.76	9.321395	1595436	-128	1595288	1595708	-	PA14_18580	1	algD	Cell wall/membrane/envelope biogenesis	PA3540	PA14_18580	IHMA87_01425	homolog_g3632
refseq|NC_008463.1|chromosome	peak7	1	878.92	9.377375	41059	-74	40733	41153	+	PA14_00490	2		"Intracellular trafficking, secretion, and vesicular transport"	PA0040	PA14_00490	IHMA87_00042	homolog_g52
refseq|NC_008463.1|chromosome	peak123	2	874.43	9.33684	858995	-152	858823	859243	-	PA14_09970	1	fpvB	Inorganic ion transport and metabolism	PA4168	PA14_09970		homolog_g4264	-191	858786	859206	+	PA14_09980	1		General function prediction only	PA4167	PA14_09980	IHMA87_00759	homolog_g4263
refseq|NC_008463.1|chromosome	peak205	1	828.68	9.048115	1627847	-92	1627735	1628155	-	PA14_18870	1		Function unknown	PA3496	PA14_18870	IHMA87_01457	homolog_g3587
refseq|NC_008463.1|chromosome	peak553	1	788.98	8.70106	4623457	-72	4623365	4623785	-	PA14_52130	1		Cell wall/membrane/envelope biogenesis	PA0938	PA14_52130		homolog_g978
refseq|NC_008463.1|chromosome	peak786	2	756.8	8.64038	6395003	-27	6394956	6395376	-	PA14_71780	1		Transcription	PA5438	PA14_71780	IHMA87_05971	homolog_g5588	-59	6394662	6395082	+	PA14_71800	1		Carbohydrate transport and metabolism	PA5439	PA14_71800	IHMA87_05972	homolog_g5589
refseq|NC_008463.1|chromosome	peak572	1	716.18	7.88845	4774186	15	4773771	4774191	+	PA14_53840	1		Function unknown	PA0805	PA14_53840	IHMA87_04449	homolog_g836
refseq|NC_008463.1|chromosome	peak457	1	698.62	7.996025	3777693	-167	3777506	3777926	-	PA14_42390	1	exsA	Transcription	PA1713	PA14_42390		homolog_g1762
refseq|NC_008463.1|chromosome	peak18	1	695.83	7.21459	141399	-218	141161	141581	-	PA14_01500	1		Transcription	PA0123	PA14_01500	IHMA87_00126	homolog_g135
refseq|NC_008463.1|chromosome	peak429	1	689.38	8.127595	3563641	-48	3563289	3563709	+	PA14_39990	2		Lipid transport and metabolism	PA1897	PA14_39990	IHMA87_03221	homolog_g1952
refseq|NC_008463.1|chromosome	peak691	1	662.98	7.862085	5502004	-81	5501903	5502323	-	PA14_61650	1	pagL	Function unknown	PA4661	PA14_61650	IHMA87_05120	homolog_g4777
refseq|NC_008463.1|chromosome	peak487	1	643.65	7.827035	4086291	-233	4086038	4086458	-	PA14_45960	1	lasR	Transcription	PA1430	PA14_45960	IHMA87_03737	homolog_g1476
refseq|NC_008463.1|chromosome	peak484	2	643.24	7.79769	4012115	-23	4011738	4012158	+	PA14_45000	3	gcl	General function prediction only	PA1502	PA14_45000	IHMA87_03669	homolog_g1548	-306	4011789	4012209	-	PA14_44990	1		General function prediction only	PA1503	PA14_44990	IHMA87_03668	homolog_g1549
refseq|NC_008463.1|chromosome	peak658	1	617.43	7.40374	5313449	-78	5313127	5313547	+	PA14_59710	2				PA14_59710	IHMA87_02877	homolog_g6338
refseq|NC_008463.1|chromosome	peak206	1	595.64	7.28975	1635393	-160	1635213	1635633	-	PA14_18960	1				PA14_18960		homolog_g5948
refseq|NC_008463.1|chromosome	peak783	1	595.54	7.08539	6355669	-351	6355620	6356040	+	PA14_71340	1		Function unknown	PA5404	PA14_71340	IHMA87_05935	homolog_g5554
refseq|NC_008463.1|chromosome	peak603	2	580.22	7.36851	4994305	-104	4994009	4994429	+	PA14_55940	1	flp	"Intracellular trafficking, secretion, and vesicular transport"	PA4306	PA14_55940	IHMA87_04607	homolog_g4413	-306	4993979	4994399	-	PA14_55930	7	rcpC	"Intracellular trafficking, secretion, and vesicular transport"	PA4305	PA14_55930	IHMA87_04606	homolog_g4412
refseq|NC_008463.1|chromosome	peak285	1	568.82	7.257785	2174573	-33	2174520	2174940	-	PA14_24880	1		Function unknown	PA3031	PA14_24880	IHMA87_01936	homolog_g3105
refseq|NC_008463.1|chromosome	peak31	2	540.43	7.10656	263382	-195	263177	263597	+	PA14_03000	1		General function prediction only	PA0242	PA14_03000	IHMA87_00229	homolog_g255	-352	263010	263430	-	PA14_02990	1		Carbohydrate transport and metabolism	PA0241	PA14_02990	IHMA87_00228	homolog_g254
refseq|NC_008463.1|chromosome	peak402	1	537.68	6.84886	3190822	-166	3190588	3191008	+	PA14_35860	3				PA14_35860		homolog_g6119
refseq|NC_008463.1|chromosome	peak773	2	495.62	6.737875	6235775	-33	6235722	6236142	-	PA14_69900	1		Signal transduction mechanisms	PA5295	PA14_69900	IHMA87_05820	homolog_g5439	-155	6235530	6235950	+	PA14_69910	1	rep	"Replication, recombination and repair"	PA5296	PA14_69910	IHMA87_05821	homolog_g5440
refseq|NC_008463.1|chromosome	peak463	2	489.96	6.43305	3869948	-111	3869659	3870079	+	PA14_43440	2		Lipid transport and metabolism	PA1629	PA14_43440	IHMA87_03540	homolog_g1678	-131	3869797	3870217	-	PA14_43430	2		Transcription	PA1630	PA14_43430	IHMA87_03539	homolog_g1679
refseq|NC_008463.1|chromosome	peak211	2	465.34	6.36966	1675145	-47	1674792	1675212	+	PA14_19380	1		Transcription	PA3458	PA14_19380	IHMA87_01492	homolog_g3549	-96	1675029	1675449	-	PA14_19370	1		Amino acid transport and metabolism	PA3459	PA14_19370	IHMA87_01491	homolog_g3550
refseq|NC_008463.1|chromosome	peak430	1	463.98	6.53868	3573219	-371	3572828	3573248	-	PA14_40080	1		Function unknown	PA1889	PA14_40080		homolog_g1944
refseq|NC_008463.1|chromosome	peak419	1	445.2	6.372485	3457220	-4	3457196	3457616	-	PA14_38750	2		Energy production and conversion	PA1991	PA14_38750	IHMA87_03130	homolog_g2046
refseq|NC_008463.1|chromosome	peak212	1	418.88	6.111055	1701381	-106	1701087	1701507	+	PA14_19720	1		Function unknown	PA3428	PA14_19720	IHMA87_01513	homolog_g3518
refseq|NC_008463.1|chromosome	peak395	1	418.74	4.678075	3177327	-180	3177107	3177527	+	PA14_35740	2				PA14_35740	IHMA87_03168	homolog_g6107
refseq|NC_008463.1|chromosome	peak318	1	414.95	6.073615	2479147	-132	2478879	2479299	+	PA14_28800	1				PA14_28800		homolog_g6028
refseq|NC_008463.1|chromosome	peak268	1	392.45	5.48248	2041251	-359	2041210	2041630	+	PA14_23470	1	wbpM	Carbohydrate transport and metabolism	PA3141	PA14_23470	IHMA87_01797	homolog_g3224
refseq|NC_008463.1|chromosome	peak730	2	374.75	5.722975	5771832	-1	5771433	5771853	+	PA14_64780	1		Transcription	PA4902	PA14_64780	IHMA87_05392	homolog_g5036	-100	5771712	5772132	-	PA14_64770	1	mdlC	Coenzyme transport and metabolism	PA4901	PA14_64770	IHMA87_05391	homolog_g5035
refseq|NC_008463.1|chromosome	peak250	2	363.01	5.63786	1941669	-84	1941565	1941985	-	PA14_22280	1				PA14_22280		homolog_g5976	-378	1941271	1941691	-	PA14_22270	1				PA14_22270		homolog_g5975
refseq|NC_008463.1|chromosome	peak343	1	359.43	5.596275	2653378	18	2653376	2653796	-	PA14_30620	1		Transcription	PA2588	PA14_30620		homolog_g2648
refseq|NC_008463.1|chromosome	peak579	1	359.14	5.33924	4862591	-75	4862496	4862916	-	PA14_54870	1				PA14_54870		homolog_g6237
refseq|NC_008463.1|chromosome	peak49	1	351.58	5.45888	332381	-78	332283	332703	-	PA14_03710	1		Function unknown	PA0284	PA14_03710	IHMA87_00261	homolog_g298
refseq|NC_008463.1|chromosome	peak577	1	347.7	5.42936	4858984	-126	4858710	4859130	+	PA14_54830	1		Lipid transport and metabolism	PA0730	PA14_54830	IHMA87_04529	homolog_g761
refseq|NC_008463.1|chromosome	peak451	1	334.16	5.484695	3728073	-242	3727811	3728231	-	PA14_41750	1		Lipid transport and metabolism	PA1764	PA14_41750	IHMA87_03441	homolog_g1813
refseq|NC_008463.1|chromosome	peak510	1	332.73	5.392125	4326870	-81	4326551	4326971	+	PA14_48650	1		General function prediction only	PA1210	PA14_48650	IHMA87_04006	homolog_g1254
refseq|NC_008463.1|chromosome	peak298	1	331.15	5.409925	2352415	-76	2352091	2352511	+	PA14_27070	1		Function unknown	PA2864	PA14_27070	IHMA87_02101	homolog_g2936
refseq|NC_008463.1|chromosome	peak655	1	330.55	5.236685	5304230	-68	5304142	5304562	-	PA14_59600	1				PA14_59600		homolog_g6327
refseq|NC_008463.1|chromosome	peak246	1	318.95	5.076725	1928585	-166	1928399	1928819	-	PA14_22110	1				PA14_22110		homolog_g5962
refseq|NC_008463.1|chromosome	peak448	1	317.38	5.17743	3713734	-235	3713479	3713899	-	PA14_41570	1	oprF	Cell wall/membrane/envelope biogenesis	PA1777	PA14_41570	IHMA87_03428	homolog_g1826
refseq|NC_008463.1|chromosome	peak369	1	313.59	5.13674	2910791	-174	2910597	2911017	-	PA14_33260	1	pvdS	Transcription	PA2426	PA14_33260	IHMA87_02722	homolog_g2481
refseq|NC_008463.1|chromosome	peak412	2	311.67	5.251105	3345302	-29	3345253	3345673	-	PA14_37580	1	kynR	Transcription	PA2082	PA14_37580	IHMA87_03041	homolog_g2137	-104	3345006	3345426	+	PA14_37590	2	kynB	General function prediction only	PA2081	PA14_37590	IHMA87_03042	homolog_g2136
refseq|NC_008463.1|chromosome	peak116	1	311.06	5.185425	812265	-172	812073	812493	-	PA14_09460	5				PA14_09460		homolog_g5879
refseq|NC_008463.1|chromosome	peak188	2	298.05	5.12897	1437586	-37	1437529	1437949	-	PA14_16790	1		Transcription	PA3678	PA14_16790	IHMA87_01290	homolog_g3772	-59	1437245	1437665	+	PA14_16800	2		Cell wall/membrane/envelope biogenesis	PA3677	PA14_16800	IHMA87_01291	homolog_g3771
refseq|NC_008463.1|chromosome	peak506	1	296.5	4.9324	4279006	-42	4278944	4279364	-	PA14_48060	1	aprA	"Secondary metabolites biosynthesis, transport and catabolism"	PA1249	PA14_48060	IHMA87_03984	homolog_g1293
refseq|NC_008463.1|chromosome	peak646	1	295.4	4.79207	5275186	-138	5274924	5275344	+	PA14_59220	1	pyoS5	Function unknown	PA0985	PA14_59220		homolog_g1026
refseq|NC_008463.1|chromosome	peak435	2	294.84	4.869005	3637865	-6	3637471	3637891	+	PA14_40770	2	cysI	Inorganic ion transport and metabolism	PA1838	PA14_40770	IHMA87_03289	homolog_g1893	-225	3637620	3638040	-	PA14_40750	1				PA14_40750		homolog_g6157
refseq|NC_008463.1|chromosome	peak228	1	292.78	5.01773	1858393	-181	1858174	1858594	+	PA14_21450	3		Function unknown	PA3294	PA14_21450		homolog_g3380
refseq|NC_008463.1|chromosome	peak305	1	283.6	4.97185	2422112	-361	2421731	2422151	-	PA14_27980	1		"Translation, ribosomal structure and biogenesis"	PA2795	PA14_27980	IHMA87_02276	homolog_g2862
refseq|NC_008463.1|chromosome	peak137	2	274.33	4.88156	1050328	-37	1050271	1050691	-	PA14_12140	1		Transcription	PA3995	PA14_12140	IHMA87_00933	homolog_g4091	-71	1049999	1050419	+	PA14_12150	1		Lipid transport and metabolism	PA3994	PA14_12150		homolog_g4090
refseq|NC_008463.1|chromosome	peak224	1	272.59	4.9085	1827995	-89	1827886	1828306	-	PA14_21130	1		Function unknown	PA3317	PA14_21130	IHMA87_01620	homolog_g3405
refseq|NC_008463.1|chromosome	peak758	1	270.71	4.8919	6082392	-60	6082052	6082472	+	PA14_68170	4	rmlB	Cell wall/membrane/envelope biogenesis	PA5161	PA14_68170	IHMA87_05642	homolog_g5300
refseq|NC_008463.1|chromosome	peak144	2	268.27	4.8765	1124150	-12	1124118	1124538	-	PA14_13090	1		Lipid transport and metabolism	PA3925	PA14_13090	IHMA87_01020	homolog_g4021	-170	1123920	1124340	+	PA14_13110	1		Lipid transport and metabolism	PA3924	PA14_13110	IHMA87_01021	homolog_g4020
refseq|NC_008463.1|chromosome	peak52	1	262.54	4.75711	345152	-156	344976	345396	-	PA14_03830	2	aguB	General function prediction only	PA0293	PA14_03830	IHMA87_00270	homolog_g307
refseq|NC_008463.1|chromosome	peak201	1	259.15	4.761395	1578327	-58	1578249	1578669	-	PA14_18370	8	arnB	Cell wall/membrane/envelope biogenesis	PA3552	PA14_18370		homolog_g3644
refseq|NC_008463.1|chromosome	peak304	2	255.73	4.74415	2416604	-13	2416571	2416991	-	PA14_27910	1		General function prediction only	PA2801	PA14_27910	IHMA87_02270	homolog_g2868	-90	2416294	2416714	+	PA14_27920	1		Cell wall/membrane/envelope biogenesis	PA2800	PA14_27920	IHMA87_02271	homolog_g2867
refseq|NC_008463.1|chromosome	peak687	1	251.99	4.60127	5456919	-121	5456778	5457198	-	PA14_61180	1		Function unknown	PA4623	PA14_61180	IHMA87_05084	homolog_g4739
refseq|NC_008463.1|chromosome	peak413	1	250.67	4.71489	3354715	-91	3354406	3354826	+	PA14_37680	1		Function unknown	PA2075	PA14_37680		homolog_g2130
refseq|NC_008463.1|chromosome	peak605	1	249.31	4.71845	5057764	-247	5057611	5058031	+	PA14_56790	1	bifA	Signal transduction mechanisms	PA4367	PA14_56790	IHMA87_04684	homolog_g4474
refseq|NC_008463.1|chromosome	peak229	1	248.63	4.471565	1862373	-133	1862106	1862526	+	PA14_21480	1		Function unknown	PA3291	PA14_21480		homolog_g3377
refseq|NC_008463.1|chromosome	peak456	2	241.94	4.585245	3751026	-15	3750991	3751411	-	PA14_42050	1		Energy production and conversion	PA1739	PA14_42050		homolog_g1788	-136	3750762	3751182	+	PA14_42060	1		Transcription	PA1738	PA14_42060		homolog_g1787
refseq|NC_008463.1|chromosome	peak279	2	240.49	4.605755	2148011	-49	2147660	2148080	+	PA14_24580	1		Transcription	PA3056	PA14_24580	IHMA87_01890	homolog_g3131	-77	2147914	2148334	-	PA14_24570	1		Function unknown	PA3057	PA14_24570	IHMA87_01889	homolog_g3132
refseq|NC_008463.1|chromosome	peak169	1	240.43	4.635865	1307102	-132	1306950	1307370	-	PA14_15430	1				PA14_15430		homolog_g5921
refseq|NC_008463.1|chromosome	peak11	1	238.89	4.58855	58727	-291	58618	59038	+	PA14_00570	3		Cell wall/membrane/envelope biogenesis	PA0045	PA14_00570	IHMA87_00050	homolog_g57
refseq|NC_008463.1|chromosome	peak788	2	238.42	4.47003	6417979	-68	6417891	6418311	-	PA14_72000	8	rmd	Cell wall/membrane/envelope biogenesis	PA5454	PA14_72000	IHMA87_05988	homolog_g5604	-340	6417919	6418339	+	PA14_72010	5		Cell wall/membrane/envelope biogenesis	PA5455	PA14_72010		homolog_g5605
refseq|NC_008463.1|chromosome	peak504	1	237.67	4.59121	4265371	-64	4265035	4265455	+	PA14_47920	1		Amino acid transport and metabolism	PA1260	PA14_47920	IHMA87_03973	homolog_g1304
refseq|NC_008463.1|chromosome	peak30	1	234.62	4.25345	245543	-89	245232	245652	+	PA14_02760	3		Lipid transport and metabolism	PA0226	PA14_02760	IHMA87_00216	homolog_g239
refseq|NC_008463.1|chromosome	peak296	1	233.27	4.568255	2314915	-38	2314553	2314973	+	PA14_26570	1	atvR	Transcription	PA2899	PA14_26570	IHMA87_02066	homolog_g2971
refseq|NC_008463.1|chromosome	peak235	1	228.25	4.403815	1893626	-70	1893536	1893956	-	PA14_21760	1	capB	Transcription	PA3266	PA14_21760		homolog_g3352
refseq|NC_008463.1|chromosome	peak226	1	226.11	4.424755	1841954	-107	1841661	1842081	+	PA14_21280	2		Function unknown	PA3305	PA14_21280	IHMA87_01635	homolog_g3392
refseq|NC_008463.1|chromosome	peak64	1	223	4.479625	535445	-114	535311	535731	-	PA14_06030	1		Lipid transport and metabolism	PA0461	PA14_06030	IHMA87_00442	homolog_g480
refseq|NC_008463.1|chromosome	peak639	1	220.43	4.367955	5251549	-31	5251180	5251600	+	PA14_58910	1				PA14_58910	IHMA87_04883	homolog_g6267
refseq|NC_008463.1|chromosome	peak766	1	219.38	4.374435	6188598	-284	6188294	6188714	-	PA14_69370	1	algP	Function unknown	PA5253	PA14_69370	IHMA87_05738	homolog_g5397
refseq|NC_008463.1|chromosome	peak666	2	208.19	4.294805	5341250	-102	5341128	5341548	-	PA14_59970	1				PA14_59970		homolog_g6361	-107	5340957	5341377	+	PA14_59980	2				PA14_59980		homolog_g6362
refseq|NC_008463.1|chromosome	peak198	2	207.33	4.263705	1529372	-16	1529336	1529756	-	PA14_17790	1		Transcription	PA3594	PA14_17790	IHMA87_01376	homolog_g3687	-98	1529070	1529490	+	PA14_17810	5		Lipid transport and metabolism	PA3593	PA14_17810	IHMA87_01377	homolog_g3686
refseq|NC_008463.1|chromosome	peak366	1	204.22	4.27477	2876312	-309	2875983	2876403	-	PA14_32850	1				PA14_32850		homolog_g6090
refseq|NC_008463.1|chromosome	peak254	2	202.64	4.20502	1961730	-59	1961651	1962071	-	PA14_22540	1				PA14_22540		homolog_g5981	-184	1961514	1961934	+	PA14_22550	1				PA14_22550		homolog_g5982
refseq|NC_008463.1|chromosome	peak674	1	202.27	4.22244	5370084	-155	5369909	5370329	-	PA14_60270	1		Amino acid transport and metabolism	PA4548	PA14_60270	IHMA87_05009	homolog_g4662
refseq|NC_008463.1|chromosome	peak60	1	200.75	4.018725	464429	-307	464102	464522	-	PA14_05310	1	gshB	"Translation, ribosomal structure and biogenesis"	PA0407	PA14_05310	IHMA87_00386	homolog_g423
refseq|NC_008463.1|chromosome	peak293	1	198.96	4.143155	2244141	-20	2243761	2244181	+	PA14_25670	6	acpP	"Secondary metabolites biosynthesis, transport and catabolism"	PA2966	PA14_25670	IHMA87_02003	homolog_g3040
refseq|NC_008463.1|chromosome	peak141	2	197.96	4.187425	1065084	-7	1065057	1065477	-	PA14_12350	1		"Translation, ribosomal structure and biogenesis"	PA3980	PA14_12350	IHMA87_00946	homolog_g4076	-122	1064806	1065226	+	PA14_12360	1		Function unknown	PA3979	PA14_12360	IHMA87_00947	homolog_g4075
refseq|NC_008463.1|chromosome	peak650	1	195.95	4.180845	5291228	-147	5291061	5291481	-	PA14_59410	1				PA14_59410		homolog_g6311
refseq|NC_008463.1|chromosome	peak55	2	195.61	4.045545	381503	-124	381227	381647	+	PA14_04270	1		Function unknown	PA0327	PA14_04270	IHMA87_00303	homolog_g343	-204	381279	381699	-	PA14_04250	4		Amino acid transport and metabolism	PA0326	PA14_04250		homolog_g342
refseq|NC_008463.1|chromosome	peak291	1	194.06	4.14134	2236853	-171	2236624	2237044	+	PA14_25580	3	rluC	"Translation, ribosomal structure and biogenesis"	PA2975	PA14_25580	IHMA87_01994	homolog_g3049
refseq|NC_008463.1|chromosome	peak760	2	192.36	4.16726	6114440	-48	6114088	6114508	+	PA14_68550	1		Transcription	PA5189	PA14_68550	IHMA87_05672	homolog_g5331	-95	6114325	6114745	-	PA14_68530	4		Lipid transport and metabolism	PA5188	PA14_68530	IHMA87_05671	homolog_g5330
refseq|NC_008463.1|chromosome	peak5	1	191.75	4.11372	21394	-339	21333	21753	+	PA14_00210	3		Function unknown	PA0020	PA14_00210	IHMA87_00021	homolog_g32
refseq|NC_008463.1|chromosome	peak135	2	190.99	4.13316	1012297	-68	1011965	1012385	+	PA14_11680	1	PA4032	Signal transduction mechanisms	PA4032	PA14_11680	IHMA87_00896	homolog_g4128	-127	1012150	1012570	-	PA14_11670	1		Function unknown	PA4033	PA14_11670	IHMA87_00895	homolog_g4129
refseq|NC_008463.1|chromosome	peak190	2	189.5	4.10167	1456050	-117	1455913	1456333	-	PA14_17000	1		Function unknown	PA3661	PA14_17000	IHMA87_01307	homolog_g3755	-121	1455771	1456191	+	PA14_17010	1		Inorganic ion transport and metabolism	PA3660	PA14_17010	IHMA87_01308	homolog_g3754
refseq|NC_008463.1|chromosome	peak157	1	184.73	4.03625	1253785	-51	1253436	1253856	+	PA14_14710	8	iscR	Transcription	PA3815	PA14_14710	IHMA87_01138	homolog_g3909
refseq|NC_008463.1|chromosome	peak644	1	184.51	4.00961	5270572	-205	5270377	5270797	+	PA14_59200	2				PA14_59200	IHMA87_04931	homolog_g6294
refseq|NC_008463.1|chromosome	peak733	1	183.36	4.032655	5812972	-173	5812779	5813199	-	PA14_65200	2	rnr	Transcription	PA4937	PA14_65200	IHMA87_05427	homolog_g5071
refseq|NC_008463.1|chromosome	peak373	2	183.08	4.01909	2935905	8	2935497	2935917	+	PA14_33360	1				PA14_33360		homolog_g6099	-249	2935636	2936056	-	PA14_33350	2				PA14_33350	IHMA87_02733	homolog_g6098
refseq|NC_008463.1|chromosome	peak452	1	182.73	4.035945	3729661	17	3729658	3730078	-	PA14_41780	1		General function prediction only	PA1762	PA14_41780	IHMA87_03443	homolog_g1811
refseq|NC_008463.1|chromosome	peak453	2	182.57	4.04324	3735953	-69	3735622	3736042	+	PA14_41820	1	pabB	Coenzyme transport and metabolism	PA1758	PA14_41820	IHMA87_03447	homolog_g1807	-96	3735837	3736257	-	PA14_41810	2		Transcription	PA1759	PA14_41810	IHMA87_03446	homolog_g1808
refseq|NC_008463.1|chromosome	peak721	2	182.5	4.04182	5694571	-63	5694488	5694908	-	PA14_63890	1		General function prediction only	PA4832	PA14_63890	IHMA87_05319	homolog_g4966	-168	5694339	5694759	+	PA14_63900	1		General function prediction only	PA4833	PA14_63900	IHMA87_05320	homolog_g4967
refseq|NC_008463.1|chromosome	peak600	2	181.83	4.03629	4973933	-50	4973863	4974283	-	PA14_55720	1		General function prediction only	PA4287	PA14_55720	IHMA87_04588	homolog_g4394	-50	4973583	4974003	+	PA14_55730	1		Function unknown	PA4288	PA14_55730	IHMA87_04589	homolog_g4395
refseq|NC_008463.1|chromosome	peak782	1	178.8	4.032125	6355144	-61	6354805	6355225	+	PA14_71320	2		Function unknown	PA5402	PA14_71320	IHMA87_05933	homolog_g5552
refseq|NC_008463.1|chromosome	peak490	2	177.01	3.9773	4142416	15	4142001	4142421	+	PA14_46540	1				PA14_46540		homolog_g6176	-165	4142231	4142651	-	PA14_46530	1				PA14_46530		homolog_g6175
refseq|NC_008463.1|chromosome	peak140	1	175.02	3.977475	1061407	-355	1061032	1061452	-	PA14_12280	1	lnt	Cell wall/membrane/envelope biogenesis	PA3984	PA14_12280	IHMA87_00942	homolog_g4080
refseq|NC_008463.1|chromosome	peak341	2	173.81	3.92209	2647448	-54	2647374	2647794	-	PA14_30570	1		Amino acid transport and metabolism	PA2592	PA14_30570	IHMA87_02515	homolog_g2652	-99	2647147	2647567	+	PA14_30580	1		Transcription	PA2591	PA14_30580		homolog_g2651
refseq|NC_008463.1|chromosome	peak473	1	173.22	3.912005	3964320	-252	3964172	3964592	+	PA14_44520	2		Inorganic ion transport and metabolism	PA1541	PA14_44520	IHMA87_03633	homolog_g1588
refseq|NC_008463.1|chromosome	peak498	1	172.36	3.931185	4171737	-280	4171617	4172037	+	PA14_46850	1		Transcription	PA1347	PA14_46850	IHMA87_03883	homolog_g1393
refseq|NC_008463.1|chromosome	peak222	2	169.76	3.881505	1816892	-217	1816655	1817075	-	PA14_21020	7		"Secondary metabolites biosynthesis, transport and catabolism"	PA3327	PA14_21020		homolog_g3415	-265	1816757	1817177	+	PA14_21030	1		"Intracellular trafficking, secretion, and vesicular transport"	PA3326	PA14_21030	IHMA87_01612	homolog_g3414
refseq|NC_008463.1|chromosome	peak607	2	164.53	3.84212	5082515	-27	5082468	5082888	-	PA14_57040	1		Inorganic ion transport and metabolism	PA4388	PA14_57040	IHMA87_04706	homolog_g4495	-82	5082197	5082617	+	PA14_57050	1	speA	"Secondary metabolites biosynthesis, transport and catabolism"	PA4389	PA14_57050	IHMA87_04707	homolog_g4496
refseq|NC_008463.1|chromosome	peak302	1	155.77	3.71432	2395266	-15	2395231	2395651	-	PA14_27590	1		Function unknown	PA2820	PA14_27590	IHMA87_02147	homolog_g2890
refseq|NC_008463.1|chromosome	peak725	2	155.27	3.753445	5706532	-154	5706358	5706778	-	PA14_64030	2		Function unknown	PA4842	PA14_64030	IHMA87_05330	homolog_g4976	-199	5706331	5706751	+	PA14_64050	1		Signal transduction mechanisms	PA4843	PA14_64050	IHMA87_05331	homolog_g4977
refseq|NC_008463.1|chromosome	peak619	2	153.5	3.753745	5152664	-182	5152462	5152882	-	PA14_57880	5		"Secondary metabolites biosynthesis, transport and catabolism"	PA4456	PA14_57880	IHMA87_04778	homolog_g4566	-232	5152496	5152916	+	PA14_57890	5		General function prediction only	PA4457	PA14_57890	IHMA87_04779	homolog_g4567
refseq|NC_008463.1|chromosome	peak148	2	153.07	3.715435	1180747	-70	1180417	1180837	+	PA14_13750	8	narK1	Inorganic ion transport and metabolism	PA3877	PA14_13750	IHMA87_01066	homolog_g3973	-105	1180622	1181042	-	PA14_13740	2	narX	Signal transduction mechanisms	PA3878	PA14_13740	IHMA87_01065	homolog_g3974
refseq|NC_008463.1|chromosome	peak638	2	145.1	3.60501	5244988	-269	5244699	5245119	-	PA14_58880	1		General function prediction only	PA4539	PA14_58880	IHMA87_04880	homolog_g4650	-280	5244868	5245288	+	PA14_58890	2		"Intracellular trafficking, secretion, and vesicular transport"	PA4540	PA14_58890	IHMA87_04881	homolog_g4651
refseq|NC_008463.1|chromosome	peak347	1	142.24	3.61745	2667756	-121	2667477	2667897	+	PA14_30750	1	kynA	Amino acid transport and metabolism	PA2579	PA14_30750	IHMA87_02548	homolog_g2637
refseq|NC_008463.1|chromosome	peak207	1	141.47	3.593515	1641555	-152	1641383	1641803	-	PA14_18985	2		Function unknown	PA3486	PA14_18985		homolog_g3577
refseq|NC_008463.1|chromosome	peak390	1	141.11	3.5951	3116510	-130	3116240	3116660	+	PA14_35000	1		Function unknown	PA2288	PA14_35000	IHMA87_02810	homolog_g2344
refseq|NC_008463.1|chromosome	peak643	2	137.26	3.567085	5268155	-19	5267774	5268194	+	PA14_59180	1				PA14_59180	IHMA87_04933	homolog_g6292	-301	5267834	5268254	-	PA14_59170	1				PA14_59170		homolog_g6291
refseq|NC_008463.1|chromosome	peak124	2	134.9	3.551425	866364	-43	866301	866721	-	PA14_10080	2				PA14_10080	IHMA87_00765	homolog_g5882	-76	866040	866460	+	PA14_10090	1				PA14_10090	IHMA87_00766	homolog_g5883
refseq|NC_008463.1|chromosome	peak156	1	134.61	3.52427	1243915	-25	1243540	1243960	+	PA14_14540	2				PA14_14540		homolog_g5912
refseq|NC_008463.1|chromosome	peak601	2	133.52	3.4343	4983297	13	4983290	4983710	-	PA14_55790	1		Function unknown	PA4294	PA14_55790	IHMA87_04595	homolog_g4401	-77	4982974	4983394	+	PA14_55800	1	fppA	"Intracellular trafficking, secretion, and vesicular transport"	PA4295	PA14_55800	IHMA87_04596	homolog_g4402
refseq|NC_008463.1|chromosome	peak649	1	132.29	3.48317	5290110	-117	5289827	5290247	+	PA14_59400	1				PA14_59400	IHMA87_04909	homolog_g6310
refseq|NC_008463.1|chromosome	peak564	1	130.16	3.49119	4714452	-286	4714146	4714566	-	PA14_53160	2		"Posttranslational modification, protein turnover, chaperones"	PA0859	PA14_53160	IHMA87_04398	homolog_g894
refseq|NC_008463.1|chromosome	peak449	1	128.55	3.442715	3720827	-191	3720616	3721036	-	PA14_41670	1	ppsA	Carbohydrate transport and metabolism	PA1770	PA14_41670	IHMA87_03435	homolog_g1819
refseq|NC_008463.1|chromosome	peak25	1	128.08	3.465195	188692	-366	188658	189078	+	PA14_02070	1		Nucleotide transport and metabolism	PA0166	PA14_02070	IHMA87_00167	homolog_g178
refseq|NC_008463.1|chromosome	peak209	1	126.33	3.443145	1648560	-72	1648232	1648652	+	PA14_19100	2	rhlA	Lipid transport and metabolism	PA3479	PA14_19100	IHMA87_01471	homolog_g3570
refseq|NC_008463.1|chromosome	peak300	3	123.22	3.419595	2368759	-26	2368713	2369133	-	PA14_27280	1		Transcription	PA2846	PA14_27280	IHMA87_02121	homolog_g2916	-71	2368430	2368850	+	PA14_27290	1		Function unknown	PA2845	PA14_27290		homolog_g2915	-387	2368746	2369166	+	PA14_27310	1		Function unknown	PA2844	PA14_27310	IHMA87_02123	homolog_g2914
refseq|NC_008463.1|chromosome	peak267	1	122.42	3.373195	2039842	-307	2039749	2040169	+	PA14_23460	1				PA14_23460		homolog_g5996
refseq|NC_008463.1|chromosome	peak333	2	121.42	3.392695	2568013	-35	2567958	2568378	-	PA14_29620	1	fphR	Transcription	PA2665	PA14_29620	IHMA87_02444	homolog_g2726	-120	2567733	2568153	+	PA14_29640	1	fhp	Energy production and conversion	PA2664	PA14_29640	IHMA87_02445	homolog_g2725
refseq|NC_008463.1|chromosome	peak513	2	121.15	3.304365	4353263	-24	4352887	4353307	+	PA14_49020	1				PA14_49020		homolog_g6196	-104	4353139	4353559	-	PA14_49010	4				PA14_49010		homolog_g6195
refseq|NC_008463.1|chromosome	peak692	2	111.87	3.26519	5514907	-116	5514771	5515191	-	PA14_61845	2			PA4674.1	PA14_61845		homolog_g4793	-213	5514720	5515140	+	PA14_61850	1		Coenzyme transport and metabolism	PA4675	PA14_61850	IHMA87_05141	homolog_g4794
refseq|NC_008463.1|chromosome	peak558	1	110.48	3.25159	4664926	-153	4664753	4665173	-	PA14_52600	1	alaS	"Translation, ribosomal structure and biogenesis"	PA0903	PA14_52600	IHMA87_04351	homolog_g939
refseq|NC_008463.1|chromosome	peak19	1	107.49	3.203245	142026	-40	141966	142386	-	PA14_01520	2		Transcription	PA0125	PA14_01520	IHMA87_00128	homolog_g137
refseq|NC_008463.1|chromosome	peak722	1	105.18	3.176	5698424	-97	5698307	5698727	-	PA14_63940	3		Function unknown	PA4836	PA14_63940	IHMA87_05323	homolog_g4970
refseq|NC_008463.1|chromosome	peak32	1	102.44	3.154765	265242	-332	265174	265594	+	PA14_03010	1		Transcription	PA0243	PA14_03010	IHMA87_00230	homolog_g256
