## Supplementary Dataset 2 for "Determination of the Two-Component Systems regulatory network reveals core and accessory regulations across *Pseudomonas aeruginosa* lineages": CS33_PA4080_PAO1.tab

chrom	peakID	number_of_putative_targets	log(qvalue)	fold_enrichment	summit_position	dist_to_ATG_target1	prom_start_1	prom_end_1	strand_1	first_gene_ID_1	number_of_genes_in_operon_1	name_1	COG_1	PAO1_ID_1	PA14_ID_1	IHMA87_ID_1	homolog_group_1	putative_target_2
refseq|NC_002516.2|chromosome	peak38	1	11.95	1.68771	3360510	-365	3360475	3360895	+	PA3002	2	mfd	Transcription	PA3002	PA14_25230	IHMA87_01965	homolog_g3076
refseq|NC_002516.2|chromosome	peak64	1	7.94	1.5583	4925582	-317	4925499	4925919	+	PA4396	1		Signal transduction mechanisms	PA4396	PA14_57140	IHMA87_04714	homolog_g4503
refseq|NC_002516.2|chromosome	peak58	1	7.82	1.553115	4432219	-271	4431928	4432348	-	PA3950	1		"Replication, recombination and repair"	PA3950	PA14_12760	IHMA87_00996	homolog_g4046
refseq|NC_002516.2|chromosome	peak44	1	7.05	1.529	3599097	-322	3598755	3599175	-	PA3209	1		General function prediction only	PA3209	PA14_22700	IHMA87_01735	homolog_g3292
