## Supplementary Dataset 2 for "Determination of the Two-Component Systems regulatory network reveals core and accessory regulations across *Pseudomonas aeruginosa* lineages": CS34_BfmR-_PA14.tab

chrom	peakID	number_of_putative_targets	log(qvalue)	fold_enrichment	summit_position	dist_to_ATG_target1	prom_start_1	prom_end_1	strand_1	first_gene_ID_1	number_of_genes_in_operon_1	name_1	COG_1	PAO1_ID_1	PA14_ID_1	IHMA87_ID_1	homolog_group_1	putative_target_2
refseq|NC_008463.1|chromosome	peak87	1	67154.96	94.54596	3176683	-68	3176595	3177015	-	PA14_35720	1				PA14_35720		homolog_g6105
refseq|NC_008463.1|chromosome	peak25	1	25429.31	101.86159	936818	-152	936646	937066	-	PA14_10820	1		Signal transduction mechanisms	PA4108	PA14_10820	IHMA87_00815	homolog_g4204
refseq|NC_008463.1|chromosome	peak118	2	25103.35	98.851025	4353247	-40	4352887	4353307	+	PA14_49020	1				PA14_49020		homolog_g6196	-88	4353139	4353559	-	PA14_49010	4				PA14_49010		homolog_g6195
refseq|NC_008463.1|chromosome	peak110	2	18968.53	78.48994	4011940	-131	4011789	4012209	-	PA14_44990	1		General function prediction only	PA1503	PA14_44990	IHMA87_03668	homolog_g1549	-198	4011738	4012158	+	PA14_45000	3	gcl	General function prediction only	PA1502	PA14_45000	IHMA87_03669	homolog_g1548
refseq|NC_008463.1|chromosome	peak26	2	17767.25	74.76316	956579	-233	956412	956832	+	PA14_11060	2	cupB1	Cell motility	PA4086	PA14_11060		homolog_g4182	-238	956321	956741	-	PA14_11050	3		Function unknown	PA4087	PA14_11050	IHMA87_00837	homolog_g4183
refseq|NC_008463.1|chromosome	peak156	2	11635.51	55.04782	5907393	-122	5907251	5907671	-	PA14_66270	1	glnE	Signal transduction mechanisms	PA5014	PA14_66270	IHMA87_05498	homolog_g5150	-160	5907153	5907573	+	PA14_66290	2	aceE	Energy production and conversion	PA5015	PA14_66290	IHMA87_05499	homolog_g5151
refseq|NC_008463.1|chromosome	peak48	1	11345.48	44.940915	1924515	-383	1924112	1924532	-	PA14_22090	1				PA14_22090		homolog_g5960
refseq|NC_008463.1|chromosome	peak139	1	5580.06	31.62462	5300904	-269	5300773	5301193	+	PA14_59560	1				PA14_59560		homolog_g6323
refseq|NC_008463.1|chromosome	peak93	2	5572.57	32.314885000000004	3414407	14	3414401	3414821	-	PA14_38300	1		Transcription	PA2028	PA14_38300	IHMA87_03089	homolog_g2083	-147	3414154	3414574	+	PA14_38310	1		Function unknown	PA2027	PA14_38310	IHMA87_03090	homolog_g2082
refseq|NC_008463.1|chromosome	peak4	1	4772.1	22.76264	64353	-312	64265	64685	+	PA14_00640	1	phzH	Amino acid transport and metabolism	PA0051	PA14_00640		homolog_g63
refseq|NC_008463.1|chromosome	peak169	1	4580.47	28.048075	6471257	-36	6470893	6471313	+	PA14_72650	3		Transcription	PA5506	PA14_72650	IHMA87_06050	homolog_g5658
refseq|NC_008463.1|chromosome	peak32	2	4559.03	27.89669	1311707	-151	1311458	1311878	+	PA14_15490	1				PA14_15490		homolog_g5929	-367	1311674	1312094	+	PA14_15500	1				PA14_15500		homolog_g5930
refseq|NC_008463.1|chromosome	peak162	2	4156.67	26.214440000000003	6021684	-26	6021310	6021730	+	PA14_67440	1		General function prediction only	PA5106	PA14_67440	IHMA87_05581	homolog_g5242	-75	6021589	6022009	-	PA14_67420	2	hutC	Transcription	PA5105	PA14_67420	IHMA87_05580	homolog_g5241
refseq|NC_008463.1|chromosome	peak5	1	3523.42	20.700495000000004	141424	-243	141161	141581	-	PA14_01500	1		Transcription	PA0123	PA14_01500	IHMA87_00126	homolog_g135
refseq|NC_008463.1|chromosome	peak117	1	3173.89	21.72956	4313915	-313	4313828	4314248	+	PA14_48530	6		"Secondary metabolites biosynthesis, transport and catabolism"	PA1221	PA14_48530		homolog_g1265
refseq|NC_008463.1|chromosome	peak82	1	2771.74	19.75707	2783585	-57	2783508	2783928	-	PA14_31960	2	czcR	Signal transduction mechanisms	PA2523	PA14_31960	IHMA87_02628	homolog_g2578
refseq|NC_008463.1|chromosome	peak7	1	2468.37	18.26349	187655	-325	187580	188000	+	PA14_02060	1		Cell wall/membrane/envelope biogenesis	PA0165	PA14_02060	IHMA87_00166	homolog_g177
refseq|NC_008463.1|chromosome	peak79	1	2099.99	16.424124999999997	2599467	-340	2599107	2599527	-	PA14_30020	13	nuoA	Energy production and conversion	PA2637	PA14_30020	IHMA87_02479	homolog_g2698
refseq|NC_008463.1|chromosome	peak103	2	2001.33	15.865525	3966062	-16	3965678	3966098	+	PA14_44560	2		Inorganic ion transport and metabolism	PA1538	PA14_44560	IHMA87_03636	homolog_g1585	-91	3965951	3966371	-	PA14_44540	1		Transcription	PA1539	PA14_44540	IHMA87_03635	homolog_g1586
refseq|NC_008463.1|chromosome	peak109	1	1979.9	15.58191	4006937	-182	4006719	4007139	+	PA14_44950	1		Nucleotide transport and metabolism	PA1507	PA14_44950	IHMA87_03664	homolog_g1553
refseq|NC_008463.1|chromosome	peak37	2	1804.87	14.826495	1521958	-30	1521588	1522008	+	PA14_17700	2		"Translation, ribosomal structure and biogenesis"	PA3601	PA14_17700	IHMA87_01369	homolog_g3694	-214	1521724	1522144	-	PA14_17690	1		Amino acid transport and metabolism	PA3602	PA14_17690	IHMA87_01368	homolog_g3695
refseq|NC_008463.1|chromosome	peak115	1	1776.66	14.126345	4278994	-30	4278944	4279364	-	PA14_48060	1	aprA	"Secondary metabolites biosynthesis, transport and catabolism"	PA1249	PA14_48060	IHMA87_03984	homolog_g1293
refseq|NC_008463.1|chromosome	peak76	1	1272.38	11.87395	2491557	-117	2491274	2491694	+	PA14_28850	2				PA14_28850		homolog_g6033
refseq|NC_008463.1|chromosome	peak41	2	1033.68	10.36895	1745139	-19	1744758	1745178	+	PA14_20250	1		Function unknown	PA3390	PA14_20250	IHMA87_01554	homolog_g3480	-42	1745077	1745497	-	PA14_20240	1		Amino acid transport and metabolism	PA3389	PA14_20240	IHMA87_01553	homolog_g3479
refseq|NC_008463.1|chromosome	peak134	2	1029.14	9.84582	5219696	-105	5219401	5219821	+	PA14_58580	2		Function unknown	PA4515	PA14_58580	IHMA87_04837	homolog_g4625	-113	5219563	5219983	-	PA14_58570	1		Inorganic ion transport and metabolism	PA4514	PA14_58570		homolog_g4624
refseq|NC_008463.1|chromosome	peak149	2	742.37	8.522745	5496781	-49	5496430	5496850	+	PA14_61600	1		General function prediction only	PA4657	PA14_61600	IHMA87_05116	homolog_g4773	-365	5496396	5496816	-	PA14_61590	2		General function prediction only	PA4656	PA14_61590	IHMA87_05115	homolog_g4772
refseq|NC_008463.1|chromosome	peak90	2	555.15	7.221679999999999	3188214	-51	3187865	3188285	+	PA14_35830	1				PA14_35830		homolog_g6116	-133	3188061	3188481	-	PA14_35820	1				PA14_35820	IHMA87_03161	homolog_g6115
refseq|NC_008463.1|chromosome	peak2	1	539.42	6.907864999999999	15025	-183	14808	15228	+	PA14_00130	1		Function unknown	PA0012	PA14_00130		homolog_g24
refseq|NC_008463.1|chromosome	peak44	1	512.25	6.89623	1858408	-166	1858174	1858594	+	PA14_21450	3		Function unknown	PA3294	PA14_21450		homolog_g3380
refseq|NC_008463.1|chromosome	peak101	1	510.78	6.88901	3959482	-93	3959175	3959595	+	PA14_44470	1	hemN	Coenzyme transport and metabolism	PA1546	PA14_44470	IHMA87_03628	homolog_g1593
refseq|NC_008463.1|chromosome	peak150	1	488.0	6.722709999999999	5497883	-83	5497566	5497986	+	PA14_61610	3		Function unknown	PA4658	PA14_61610	IHMA87_05117	homolog_g4774
refseq|NC_008463.1|chromosome	peak167	2	487.37	6.6827950000000005	6395007	-31	6394956	6395376	-	PA14_71780	1		Transcription	PA5438	PA14_71780	IHMA87_05971	homolog_g5588	-55	6394662	6395082	+	PA14_71800	1		Carbohydrate transport and metabolism	PA5439	PA14_71800	IHMA87_05972	homolog_g5589
refseq|NC_008463.1|chromosome	peak3	1	474.26	6.037335	54220	-357	54177	54597	+	PA14_00520	1				PA14_00520		homolog_g5841
refseq|NC_008463.1|chromosome	peak23	2	366.56	5.74369	841312	-42	841250	841670	-	PA14_09760	1		Transcription	PA4185	PA14_09760		homolog_g4281	-267	841179	841599	+	PA14_09770	1		Transcription	PA4184	PA14_09770	IHMA87_00742	homolog_g4280
refseq|NC_008463.1|chromosome	peak35	2	354.25	5.66197	1437558	-9	1437529	1437949	-	PA14_16790	1		Transcription	PA3678	PA14_16790	IHMA87_01290	homolog_g3772	-87	1437245	1437665	+	PA14_16800	2		Cell wall/membrane/envelope biogenesis	PA3677	PA14_16800	IHMA87_01291	homolog_g3771
refseq|NC_008463.1|chromosome	peak71	1	349.83	5.62356	2476630	-41	2476271	2476691	+	PA14_28770	1				PA14_28770		homolog_g6025
refseq|NC_008463.1|chromosome	peak98	1	298.3	5.178825	3777832	-306	3777506	3777926	-	PA14_42390	1	exsA	Transcription	PA1713	PA14_42390		homolog_g1762
refseq|NC_008463.1|chromosome	peak9	1	252.41	4.511755	278346	-164	278110	278530	+	PA14_03163	2				PA14_03163		homolog_g5849
refseq|NC_008463.1|chromosome	peak69	2	214.85	4.38696	2463215	-13	2462828	2463248	+	PA14_28580	2				PA14_28580	IHMA87_02334	homolog_g6021	-144	2463051	2463471	-	PA14_28570	2	endA	"Replication, recombination and repair"	PA2749	PA14_28570	IHMA87_02333	homolog_g2813
refseq|NC_008463.1|chromosome	peak67	2	196.93	4.223125	2282124	-23	2281747	2282167	+	PA14_26140	1	cifR	Transcription	PA2931	PA14_26140		homolog_g3003	-103	2282001	2282421	-	PA14_26130	3	morB	Energy production and conversion	PA2932	PA14_26130		homolog_g3004
refseq|NC_008463.1|chromosome	peak94	2	177.73	4.032455000000001	3491287	-32	3490919	3491339	+	PA14_39200	2		Coenzyme transport and metabolism	PA1958	PA14_39200	IHMA87_03173	homolog_g2013	-250	3491017	3491437	-	PA14_39190	1	bacA	Defense mechanisms	PA1959	PA14_39190	IHMA87_03172	homolog_g2014
refseq|NC_008463.1|chromosome	peak66	2	173.19	3.98098	2275437	-142	2275179	2275599	+	PA14_26050	1		Nucleotide transport and metabolism	PA2938	PA14_26050	IHMA87_02036	homolog_g3010	-359	2275058	2275478	-	PA14_26020	1		General function prediction only	PA2939	PA14_26020	IHMA87_02035	homolog_g3011
refseq|NC_008463.1|chromosome	peak127	1	148.75	3.720905	4695668	-201	4695469	4695889	+	PA14_52960	1		Function unknown	PA0874	PA14_52960	IHMA87_04380	homolog_g909
refseq|NC_008463.1|chromosome	peak16	1	148.64	3.698395	640103	-245	639838	640258	-	PA14_07450	1		Function unknown	PA0574	PA14_07450		homolog_g594
