## Supplementary Dataset 2 for "Determination of the Two-Component Systems regulatory network reveals core and accessory regulations across *Pseudomonas aeruginosa* lineages": CS34_BfmR-IHMA87_00822_IHMA.tab

chrom	peakID	number_of_putative_targets	log(qvalue)	fold_enrichment	summit_position	dist_to_ATG_target1	prom_start_1	prom_end_1	strand_1	first_gene_ID_1	number_of_genes_in_operon_1	name_1	COG_1	PAO1_ID_1	PA14_ID_1	IHMA87_ID_1	homolog_group_1	putative_target_2
IHMA87_1	peak138	2	17183.19	100.979375	3932427	-140	3932267	3932687	-	IHMA87_03668	1		General function prediction only	PA1503	PA14_44990	IHMA87_03668	homolog_g1549	-189	3932216	3932636	+	IHMA87_03669	3	gcl	General function prediction only	PA1502	PA14_45000	IHMA87_03669	homolog_g1548
IHMA87_1	peak34	2	11307.98	72.81518	874179	-97	874062	874482	-	IHMA87_00815	1		Signal transduction mechanisms	PA4108	PA14_10820	IHMA87_00815	homolog_g4204	-200	873979	874399	+	IHMA87_00816	1		Function unknown	PA4107		IHMA87_00816	homolog_g4203
IHMA87_1	peak10	1	9634.63	64.34077	147981	-240	147721	148141	-	IHMA87_00126	1		Transcription	PA0123	PA14_01500	IHMA87_00126	homolog_g135
IHMA87_1	peak200	2	8557.22	58.88128	5844889	-130	5844739	5845159	-	IHMA87_05498	1	glnE	Signal transduction mechanisms	PA5014	PA14_66270	IHMA87_05498	homolog_g5150	-152	5844641	5845061	+	IHMA87_05499	2	aceE	Energy production and conversion	PA5015	PA14_66290	IHMA87_05499	homolog_g5151
IHMA87_1	peak87	1	4394.49	35.77026	2499548	-333	2499195	2499615	-	IHMA87_02380	1					IHMA87_02380	homolog_g6850
IHMA87_1	peak186	1	4384.86	35.720705	5285399	-156	5285155	5285575	+	IHMA87_04972	1				PA14_59850	IHMA87_04972	homolog_g6350
IHMA87_2	peak240	1	4207.75	34.718785	184161	-81	184060	184480	-	IHMA87_06318	1					IHMA87_06318	homolog_g7794
IHMA87_1	peak148	1	3843.53	32.417469999999994	4262897	-41	4262836	4263256	-	IHMA87_03984	1	aprA	"Secondary metabolites biosynthesis, transport and catabolism"	PA1249	PA14_48060	IHMA87_03984	homolog_g1293
IHMA87_1	peak135	2	2439.94	23.506715	3895164	-49	3894813	3895233	+	IHMA87_03636	2		Inorganic ion transport and metabolism	PA1538	PA14_44560	IHMA87_03636	homolog_g1585	-103	3895041	3895461	-	IHMA87_03635	1		Transcription	PA1539	PA14_44540	IHMA87_03635	homolog_g1586
IHMA87_1	peak204	2	2436.65	23.470725	5945742	-27	5945369	5945789	+	IHMA87_05581	1		General function prediction only	PA5106	PA14_67440	IHMA87_05581	homolog_g5242	-74	5945648	5946068	-	IHMA87_05580	2	hutC	Transcription	PA5105	PA14_67420	IHMA87_05580	homolog_g5241
IHMA87_2	peak232	1	2365.73	22.602705	49089	-257	48812	49232	-	IHMA87_06166	1					IHMA87_06166	homolog_g7642
IHMA87_1	peak103	1	2133.84	21.31283	2769188	-65	2769103	2769523	-	IHMA87_02628	2	czcR	Signal transduction mechanisms	PA2523	PA14_31960	IHMA87_02628	homolog_g2578
IHMA87_1	peak137	1	1746.95	18.68329	3927590	-177	3927367	3927787	+	IHMA87_03664	1		Nucleotide transport and metabolism	PA1507	PA14_44950	IHMA87_03664	homolog_g1553
IHMA87_1	peak134	1	1329.54	15.571435	3888580	-97	3888277	3888697	+	IHMA87_03628	1	hemN	Coenzyme transport and metabolism	PA1546	PA14_44470	IHMA87_03628	homolog_g1593
IHMA87_1	peak28	1	1266.09	14.541635	690124	-380	690104	690524	+	IHMA87_00646	1					IHMA87_00646	homolog_g6520
IHMA87_1	peak194	1	1259.34	14.98735	5495025	-375	5494630	5495050	-	IHMA87_05161	1					IHMA87_05161	homolog_g7468
IHMA87_1	peak165	1	1235.13	14.853265	4666795	-190	4666585	4667005	+	IHMA87_04380	1		Function unknown	PA0874	PA14_52960	IHMA87_04380	homolog_g909
IHMA87_1	peak220	1	1231.99	14.69012	6291358	-374	6290964	6291384	-	IHMA87_05899	1					IHMA87_05899	homolog_g7566
IHMA87_1	peak166	1	1231.26	13.845555	4667567	-78	4667245	4667665	+	IHMA87_04381	2	exlB				IHMA87_04381	homolog_g7336
IHMA87_1	peak83	1	1212.59	13.242685	2413537	-63	2413454	2413874	-	IHMA87_02278	1					IHMA87_02278	homolog_g6801
IHMA87_1	peak191	2	1130.26	14.028715000000002	5445443	-58	5445101	5445521	+	IHMA87_05116	1		General function prediction only	PA4657	PA14_61600	IHMA87_05116	homolog_g4773	-350	5445073	5445493	-	IHMA87_05115	2		General function prediction only	PA4656	PA14_61590	IHMA87_05115	homolog_g4772
IHMA87_1	peak171	1	1074.0	11.786955	4885949	-371	4885558	4885978	-	IHMA87_04580	1					IHMA87_04580	homolog_g7359
IHMA87_1	peak60	1	989.76	12.828955	1557468	-103	1557171	1557591	+	IHMA87_01435	1		Function unknown	PA3536	PA14_18620	IHMA87_01435	homolog_g3628
IHMA87_1	peak115	2	900.43	12.102055	3136388	-138	3136230	3136650	-	IHMA87_02910	1					IHMA87_02910	homolog_g7021	-152	3136140	3136560	+	IHMA87_02911	1					IHMA87_02911	homolog_g7022
IHMA87_1	peak36	2	881.71	11.602785	880180	-159	880001	880421	-	IHMA87_00822	2	bfmR	Signal transduction mechanisms	PA4101		IHMA87_00822	homolog_g4197	-196	879976	880396	+	IHMA87_00823	1					IHMA87_00823	homolog_g6543
IHMA87_1	peak189	2	872.5	11.86136	5307329	-92	5307021	5307441	+	IHMA87_04996	1					IHMA87_04996	homolog_g7452	-389	5306920	5307340	-	IHMA87_04995	3					IHMA87_04995	homolog_g7451
IHMA87_1	peak35	1	770.69	10.977285	877959	-108	877831	878251	-	IHMA87_00820	1		Function unknown	PA4103		IHMA87_00820	homolog_g4199
IHMA87_1	peak173	2	514.39	8.30678	5164743	-82	5164641	5165061	-	IHMA87_04836	1					IHMA87_04836	homolog_g7384	-89	5164432	5164852	+	IHMA87_04837	2		Function unknown	PA4515	PA14_58580	IHMA87_04837	homolog_g4625
IHMA87_1	peak205	1	487.29	8.33601	6087286	-61	6086947	6087367	+	IHMA87_05718	1	glpT	Carbohydrate transport and metabolism	PA5235	PA14_69130	IHMA87_05718	homolog_g5379
IHMA87_1	peak95	1	479.24	8.24892	2614310	-346	2613944	2614364	-	IHMA87_02479	13	nuoA	Energy production and conversion	PA2637	PA14_30020	IHMA87_02479	homolog_g2698
IHMA87_1	peak221	2	452.15	7.980310000000001	6369923	-33	6369870	6370290	-	IHMA87_05971	1		Transcription	PA5438	PA14_71780	IHMA87_05971	homolog_g5588	-53	6369576	6369996	+	IHMA87_05972	1		Carbohydrate transport and metabolism	PA5439	PA14_71800	IHMA87_05972	homolog_g5589
IHMA87_1	peak111	2	445.14	7.903705	3124144	-18	3123762	3124182	+	IHMA87_02900	2					IHMA87_02900	homolog_g7013	-141	3123983	3124403	-	IHMA87_02899	1					IHMA87_02899	homolog_g7012
IHMA87_1	peak192	1	444.67	7.89041	5446553	-83	5446236	5446656	+	IHMA87_05117	3		Function unknown	PA4658	PA14_61610	IHMA87_05117	homolog_g4774
IHMA87_1	peak37	2	412.86	7.56353	895496	-218	895314	895734	+	IHMA87_00838	6					IHMA87_00838	homolog_g6544	-241	895235	895655	-	IHMA87_00837	3		Function unknown	PA4087	PA14_11050	IHMA87_00837	homolog_g4183
IHMA87_1	peak107	1	403.68	7.471399999999999	2851864	-393	2851857	2852277	+	IHMA87_02692	1					IHMA87_02692	homolog_g6972
IHMA87_1	peak63	2	394.28	7.38433	1688233	-13	1687846	1688266	+	IHMA87_01554	1		Function unknown	PA3390	PA14_20250	IHMA87_01554	homolog_g3480	-48	1688165	1688585	-	IHMA87_01553	1		Amino acid transport and metabolism	PA3389	PA14_20240	IHMA87_01553	homolog_g3479
IHMA87_1	peak12	1	390.99	7.334975	193185	-319	193104	193524	+	IHMA87_00166	1		Cell wall/membrane/envelope biogenesis	PA0165	PA14_02060	IHMA87_00166	homolog_g177
IHMA87_1	peak118	1	387.25	7.301385	3406589	-143	3406332	3406752	+	IHMA87_03161	1				PA14_35820	IHMA87_03161	homolog_g6115
IHMA87_1	peak52	2	345.76	6.8321950000000005	1335046	-68	1334714	1335134	+	IHMA87_01234	2					IHMA87_01234	homolog_g6597	-135	1334891	1335311	-	IHMA87_01233	1	nalC	Transcription	PA3721	PA14_16280	IHMA87_01233	homolog_g3815
IHMA87_1	peak53	2	313.64	6.480855	1396181	-13	1396148	1396568	-	IHMA87_01290	1		Transcription	PA3678	PA14_16790	IHMA87_01290	homolog_g3772	-83	1395864	1396284	+	IHMA87_01291	2		Cell wall/membrane/envelope biogenesis	PA3677	PA14_16800	IHMA87_01291	homolog_g3771
IHMA87_1	peak117	2	262.16	5.86551	3328423	-5	3328398	3328818	-	IHMA87_03089	1		Transcription	PA2028	PA14_38300	IHMA87_03089	homolog_g2083	-128	3328151	3328571	+	IHMA87_03090	1		Function unknown	PA2027	PA14_38310	IHMA87_03090	homolog_g2082
IHMA87_1	peak129	1	252.94	5.78109	3639542	-381	3639523	3639943	+	IHMA87_03379	2					IHMA87_03379	homolog_g7142
IHMA87_1	peak100	1	215.81	5.3204	2700490	-36	2700126	2700546	+	IHMA87_02565	2					IHMA87_02565	homolog_g6944
IHMA87_1	peak179	1	192.22	5.01462	5265433	-243	5265170	5265590	-	IHMA87_04952	2					IHMA87_04952	homolog_g7436
IHMA87_1	peak72	1	163.97	4.633845	1925311	-397	1925308	1925728	+	IHMA87_01793	1					IHMA87_01793	homolog_g6647
IHMA87_1	peak23	1	155.87	4.535845	597015	-287	596708	597128	-	IHMA87_00554	1					IHMA87_00554	homolog_g6502
IHMA87_1	peak55	2	141.8	4.33143	1480503	-52	1480155	1480575	+	IHMA87_01369	2		"Translation, ribosomal structure and biogenesis"	PA3601	PA14_17700	IHMA87_01369	homolog_g3694	-191	1480292	1480712	-	IHMA87_01368	1		Amino acid transport and metabolism	PA3602	PA14_17690	IHMA87_01368	homolog_g3695
IHMA87_1	peak218	2	138.42	4.17154	6205100	-168	6204868	6205288	+	IHMA87_05817	1					IHMA87_05817	homolog_g7560	-200	6204880	6205300	-	IHMA87_05816	2					IHMA87_05816	homolog_g7559
IHMA87_1	peak163	2	132.49	4.20201	4581397	-40	4581037	4581457	+	IHMA87_04295	3					IHMA87_04295	homolog_g7314	-74	4581303	4581723	-	IHMA87_04294	1					IHMA87_04294	homolog_g7313
IHMA87_2	peak234	1	127.59	4.123695	63406	-85	63301	63721	-	IHMA87_06182	2					IHMA87_06182	homolog_g7658
IHMA87_1	peak158	1	115.9	3.950035	4544241	-84	4544137	4544557	-	IHMA87_04250	1					IHMA87_04250	homolog_g7299
IHMA87_1	peak61	1	108.39	3.819205	1579122	-262	1578984	1579404	+	IHMA87_01452	2		Function unknown	PA3519	PA14_18810	IHMA87_01452	homolog_g3610
IHMA87_1	peak94	1	99.51	3.68327	2559315	-181	2559114	2559534	-	IHMA87_02434	1					IHMA87_02434	homolog_g6903
IHMA87_1	peak44	1	93.75	3.58849	1047722	-47	1047655	1048075	-	IHMA87_00985	1					IHMA87_00985	homolog_g6575
IHMA87_1	peak144	2	91.73	3.561865	4098471	-181	4098270	4098690	-	IHMA87_03823	1		"Secondary metabolites biosynthesis, transport and catabolism"	PA2698	PA14_29240	IHMA87_03823	homolog_g2760	-285	4098356	4098776	+	IHMA87_03824	1		General function prediction only	PA2699	PA14_29230	IHMA87_03824	homolog_g2761
IHMA87_2	peak236	2	85.55	3.45019	91948	-53	91601	92021	+	IHMA87_06211	2					IHMA87_06211	homolog_g7687	-78	91850	92270	-	IHMA87_06210	1					IHMA87_06210	homolog_g7686
IHMA87_1	peak169	2	80.18	3.35977	4743813	-141	4743652	4744072	-	IHMA87_04454	3					IHMA87_04454	homolog_g7345	-199	4743612	4744032	+	IHMA87_04455	1		Transcription	PA0799	PA14_53900	IHMA87_04455	homolog_g830
IHMA87_1	peak162	2	75.49	3.27554	4568578	-36	4568214	4568634	+	IHMA87_04279	2	proS	"Translation, ribosomal structure and biogenesis"	PA0956	PA14_51900	IHMA87_04279	homolog_g996	-72	4568486	4568906	-	IHMA87_04278	1		"Secondary metabolites biosynthesis, transport and catabolism"	PA0957	PA14_51890	IHMA87_04278	homolog_g997
