## Supplementary Dataset 2 for "Determination of the Two-Component Systems regulatory network reveals core and accessory regulations across *Pseudomonas aeruginosa* lineages": CS34_BfmR-PA4101_PAO1.tab

chrom	peakID	number_of_putative_targets	log(qvalue)	fold_enrichment	summit_position	dist_to_ATG_target1	prom_start_1	prom_end_1	strand_1	first_gene_ID_1	number_of_genes_in_operon_1	name_1	COG_1	PAO1_ID_1	PA14_ID_1	IHMA87_ID_1	homolog_group_1	putative_target_2
refseq|NC_002516.2|chromosome	peak66	2	34827.06	126.234685	4591030	-157	4590787	4591207	+	PA4108	1		Signal transduction mechanisms	PA4108	PA14_10820	IHMA87_00815	homolog_g4204	-167	4590843	4591263	-	PA4107	1		Function unknown	PA4107		IHMA87_00816	homolog_g4203
refseq|NC_002516.2|chromosome	peak26	2	13481.17	57.87915	1632864	-142	1632606	1633026	+	PA1503	1		General function prediction only	PA1503	PA14_44990	IHMA87_03668	homolog_g1549	-187	1632657	1633077	-	PA1502	3	gcl	General function prediction only	PA1502	PA14_45000	IHMA87_03669	homolog_g1548
refseq|NC_002516.2|chromosome	peak75	2	3948.81	24.47429	5636003	-129	5635854	5636274	-	PA5014	1	glnE	Signal transduction mechanisms	PA5014	PA14_66270	IHMA87_05498	homolog_g5150	-153	5635756	5636176	+	PA5015	2	aceE	Energy production and conversion	PA5015	PA14_66290	IHMA87_05499	homolog_g5151
refseq|NC_002516.2|chromosome	peak81	1	1723.74	13.931235	6198030	-25	6197655	6198075	+	PA5506	3		Transcription	PA5506	PA14_72650	IHMA87_06050	homolog_g5658
refseq|NC_002516.2|chromosome	peak41	1	1504.23	11.68578	2843752	-66	2843418	2843838	+	PA2523	2	czcR	Signal transduction mechanisms	PA2523	PA14_31960	IHMA87_02628	homolog_g2578
refseq|NC_002516.2|chromosome	peak2	1	1363.14	8.585205	65999	-304	65903	66323	+	PA0051	1	phzH	Amino acid transport and metabolism	PA0051	PA14_00640		homolog_g63
refseq|NC_002516.2|chromosome	peak77	2	1073.89	10.39488	5749425	-28	5749053	5749473	+	PA5106	1		General function prediction only	PA5106	PA14_67440	IHMA87_05581	homolog_g5242	-73	5749332	5749752	-	PA5105	2	hutC	Transcription	PA5105	PA14_67420	IHMA87_05580	homolog_g5241
refseq|NC_002516.2|chromosome	peak28	2	659.77	7.785555	1677463	-18	1677425	1677845	-	PA1538	2		Inorganic ion transport and metabolism	PA1538	PA14_44560	IHMA87_03636	homolog_g1585	-96	1677159	1677579	+	PA1539	1		Transcription	PA1539	PA14_44540	IHMA87_03635	homolog_g1586
refseq|NC_002516.2|chromosome	peak27	1	571.95	7.09764	1637871	-175	1637676	1638096	-	PA1507	1		Nucleotide transport and metabolism	PA1507	PA14_44950	IHMA87_03664	homolog_g1553
refseq|NC_002516.2|chromosome	peak24	1	539.24	6.420475	1355595	-36	1355231	1355651	+	PA1249	1	aprA	"Secondary metabolites biosynthesis, transport and catabolism"	PA1249	PA14_48060	IHMA87_03984	homolog_g1293
refseq|NC_002516.2|chromosome	peak35	2	482.75	6.50939	2219771	-7	2219378	2219798	+	PA2028	1		Transcription	PA2028	PA14_38300	IHMA87_03089	homolog_g2083	-126	2219625	2220045	-	PA2027	1		Function unknown	PA2027	PA14_38310	IHMA87_03090	homolog_g2082
refseq|NC_002516.2|chromosome	peak59	2	481.15	6.004284999999999	4036048	-27	4036001	4036421	-	PA3601	2		"Translation, ribosomal structure and biogenesis"	PA3601	PA14_17700	IHMA87_01369	homolog_g3694	-217	4035865	4036285	+	PA3602	1		Amino acid transport and metabolism	PA3602	PA14_17690	IHMA87_01368	homolog_g3695
refseq|NC_002516.2|chromosome	peak10	1	425.01	5.23321	723317	-379	723296	723716	+	PA0668.2	1		Function unknown	PA0668.2			homolog_g691
refseq|NC_002516.2|chromosome	peak79	1	420.51	5.2893550000000005	6043521	-378	6043123	6043543	-	PA5369.4	1		Function unknown	PA5369.4			homolog_g5518
refseq|NC_002516.2|chromosome	peak64	1	404.44	5.93938	4584966	-183	4584749	4585169	+	PA4101	2	bfmR	Signal transduction mechanisms	PA4101		IHMA87_00822	homolog_g4197
refseq|NC_002516.2|chromosome	peak68	1	397.6	5.0161750000000005	4792509	-378	4792111	4792531	-	PA4280.4	1		Function unknown	PA4280.4			homolog_g4386
refseq|NC_002516.2|chromosome	peak73	1	383.57	5.08985	5268037	-378	5267639	5268059	-	PA4690.4	1		Function unknown	PA4690.4			homolog_g4812
refseq|NC_002516.2|chromosome	peak57	2	338.78	5.4014	3794147	-30	3794097	3794517	-	PA3390	1		Function unknown	PA3390	PA14_20250	IHMA87_01554	homolog_g3480	-31	3793778	3794198	+	PA3389	1		Amino acid transport and metabolism	PA3389	PA14_20240	IHMA87_01553	homolog_g3479
refseq|NC_002516.2|chromosome	peak23	1	333.51	5.33239	1324420	-311	1324089	1324509	-	PA1221	6		"Secondary metabolites biosynthesis, transport and catabolism"	PA1221	PA14_48530		homolog_g1265
refseq|NC_002516.2|chromosome	peak42	1	309.85	5.162185	2982442	-339	2982381	2982801	+	PA2637	13	nuoA	Energy production and conversion	PA2637	PA14_30020	IHMA87_02479	homolog_g2698
refseq|NC_002516.2|chromosome	peak71	1	309.69	5.16964	5225953	-73	5225626	5226046	+	PA4658	3		Function unknown	PA4658	PA14_61610	IHMA87_05117	homolog_g4774
refseq|NC_002516.2|chromosome	peak70	2	292.43	5.02135	5224839	-51	5224490	5224910	+	PA4657	1		General function prediction only	PA4657	PA14_61600	IHMA87_05116	homolog_g4773	-363	5224456	5224876	-	PA4656	2		General function prediction only	PA4656	PA14_61590	IHMA87_05115	homolog_g4772
refseq|NC_002516.2|chromosome	peak29	1	247.48	4.6243300000000005	1684033	-84	1683929	1684349	-	PA1546	1	hemN	Coenzyme transport and metabolism	PA1546	PA14_44470	IHMA87_03628	homolog_g1593
refseq|NC_002516.2|chromosome	peak65	1	208.38	4.238965	4587228	-92	4586920	4587340	+	PA4103	1		Function unknown	PA4103		IHMA87_00820	homolog_g4199
refseq|NC_002516.2|chromosome	peak80	2	194.8	3.983855	6122086	-33	6122033	6122453	-	PA5438	1		Transcription	PA5438	PA14_71780	IHMA87_05971	homolog_g5588	-53	6121739	6122159	+	PA5439	1		Carbohydrate transport and metabolism	PA5439	PA14_71800	IHMA87_05972	homolog_g5589
refseq|NC_002516.2|chromosome	peak33	2	189.97	4.074745	2142916	-27	2142869	2143289	-	PA1958	2		Coenzyme transport and metabolism	PA1958	PA14_39200	IHMA87_03173	homolog_g2013	-257	2142773	2143193	+	PA1959	1	bacA	Defense mechanisms	PA1959	PA14_39190	IHMA87_03172	homolog_g2014
refseq|NC_002516.2|chromosome	peak56	1	187.5	4.05231	3688817	-167	3688630	3689050	-	PA3294	3		Function unknown	PA3294	PA14_21450		homolog_g3380
refseq|NC_002516.2|chromosome	peak38	1	187.31	3.56728	2451390	-317	2451307	2451727	+	PA2229	2		Function unknown	PA2229		IHMA87_02879	homolog_g2285
refseq|NC_002516.2|chromosome	peak1	1	164.74	3.68211	15003	-204	14807	15227	+	PA0012	1		Function unknown	PA0012	PA14_00130		homolog_g24
refseq|NC_002516.2|chromosome	peak39	1	161.58	3.70245	2756539	-379	2756518	2756938	+	PA2457	2		Cell wall/membrane/envelope biogenesis	PA2457			homolog_g2512
refseq|NC_002516.2|chromosome	peak67	2	149.78	3.657010000000001	4681379	-42	4681021	4681441	+	PA4185	1		Transcription	PA4185	PA14_09760		homolog_g4281	-265	4681094	4681514	-	PA4184	1		Transcription	PA4184	PA14_09770	IHMA87_00742	homolog_g4280
refseq|NC_002516.2|chromosome	peak49	2	144.62	3.605485	3293922	-141	3293761	3294181	-	PA2938	1		Nucleotide transport and metabolism	PA2938	PA14_26050	IHMA87_02036	homolog_g3010	-360	3293882	3294302	+	PA2939	1		General function prediction only	PA2939	PA14_26020	IHMA87_02035	homolog_g3011
refseq|NC_002516.2|chromosome	peak3	1	144.49	3.602325	188789	-331	188720	189140	+	PA0165	1		Cell wall/membrane/envelope biogenesis	PA0165	PA14_02060	IHMA87_00166	homolog_g177
refseq|NC_002516.2|chromosome	peak14	1	144.31	3.60389	955908	-186	955702	956122	-	PA0874	1		Function unknown	PA0874	PA14_52960	IHMA87_04380	homolog_g909
refseq|NC_002516.2|chromosome	peak32	1	117.43	3.3039500000000004	1856931	-342	1856873	1857293	+	PA1713	1	exsA	Transcription	PA1713	PA14_42390		homolog_g1762
refseq|NC_002516.2|chromosome	peak44	1	110.53	2.99736	3051538	-189	3051329	3051749	-	PA2698	1		"Secondary metabolites biosynthesis, transport and catabolism"	PA2698	PA14_29240	IHMA87_03823	homolog_g2760
refseq|NC_002516.2|chromosome	peak11	1	97.15	2.1696	785904	-65	785569	785989	+	PA0715	2		"Replication, recombination and repair"	PA0715			homolog_g743
refseq|NC_002516.2|chromosome	peak45	2	92.13	2.992045	3110755	-146	3110501	3110921	+	PA2749	2	endA	"Replication, recombination and repair"	PA2749	PA14_28570	IHMA87_02333	homolog_g2813	-230	3110505	3110925	-	PA2748	1		"Translation, ribosomal structure and biogenesis"	PA2748	PA14_28590	IHMA87_02335	homolog_g2812
refseq|NC_002516.2|chromosome	peak69	2	90.01	2.83703	5055970	-93	5055857	5056277	-	PA4514	1		Inorganic ion transport and metabolism	PA4514	PA14_58570		homolog_g4624	-125	5055695	5056115	+	PA4515	2		Function unknown	PA4515	PA14_58580	IHMA87_04837	homolog_g4625
refseq|NC_002516.2|chromosome	peak37	1	89.98	2.518085	2448232	-243	2447969	2448389	-	PA2225	1		Function unknown	PA2225			homolog_g2281
refseq|NC_002516.2|chromosome	peak48	2	87.45	2.939175	3287231	-17	3287194	3287614	-	PA2931	1	cifR	Transcription	PA2931	PA14_26140		homolog_g3003	-109	3286940	3287360	+	PA2932	3	morB	Energy production and conversion	PA2932	PA14_26130		homolog_g3004
refseq|NC_002516.2|chromosome	peak60	2	83.26	2.8807	4120454	-15	4120069	4120489	+	PA3678	1		Transcription	PA3678	PA14_16790	IHMA87_01290	homolog_g3772	-81	4120353	4120773	-	PA3677	2		Cell wall/membrane/envelope biogenesis	PA3677	PA14_16800	IHMA87_01291	homolog_g3771
refseq|NC_002516.2|chromosome	peak4	1	77.63	2.72568	213480	-339	213419	213839	+	PA0187	2		"Secondary metabolites biosynthesis, transport and catabolism"	PA0187			homolog_g199
refseq|NC_002516.2|chromosome	peak74	2	64.42	2.62564	5517747	-36	5517691	5518111	-	PA4917	2		Coenzyme transport and metabolism	PA4917	PA14_64940	IHMA87_05406	homolog_g5051	-74	5517421	5517841	+	PA4918	3		"Secondary metabolites biosynthesis, transport and catabolism"	PA4918	PA14_64950	IHMA87_05407	homolog_g5052
refseq|NC_002516.2|chromosome	peak7	1	54.66	2.47842	630131	-247	629864	630284	-	PA0574	1		Function unknown	PA0574	PA14_07450		homolog_g594
refseq|NC_002516.2|chromosome	peak16	2	51.29	2.4218399999999995	1043453	-49	1043384	1043804	-	PA0956	2	proS	"Translation, ribosomal structure and biogenesis"	PA0956	PA14_51900	IHMA87_04279	homolog_g996	-59	1043112	1043532	+	PA0957	1		"Secondary metabolites biosynthesis, transport and catabolism"	PA0957	PA14_51890	IHMA87_04278	homolog_g997
refseq|NC_002516.2|chromosome	peak31	1	44.92	2.32459	1746126	-102	1746004	1746424	-	PA1602	3		Energy production and conversion	PA1602	PA14_43780	IHMA87_03567	homolog_g1651
refseq|NC_002516.2|chromosome	peak78	2	43.28	2.297035	6026725	-51	6026654	6027074	-	PA5359	1		Function unknown	PA5359	PA14_70740	IHMA87_05885	homolog_g5504	-54	6026379	6026799	+	PA5360	2	phoB	Signal transduction mechanisms	PA5360	PA14_70750	IHMA87_05886	homolog_g5505
refseq|NC_002516.2|chromosome	peak6	1	40.03	2.235565	277822	-45	277757	278177	-	PA0245	2	aroQ2	Amino acid transport and metabolism	PA0245	PA14_03030	IHMA87_00232	homolog_g258
refseq|NC_002516.2|chromosome	peak25	2	38.45	2.105615	1482999	-124	1482723	1483143	+	PA1369	1		Function unknown	PA1369			homolog_g1415	-241	1482738	1483158	-	PA1368	1		"Replication, recombination and repair"	PA1368			homolog_g1414
refseq|NC_002516.2|chromosome	peak43	1	37.59	2.198955	3017268	-298	3016950	3017370	-	PA2668	1		Function unknown	PA2668			homolog_g2729
refseq|NC_002516.2|chromosome	peak62	2	35.91	2.171965	4363199	-31	4362830	4363250	+	PA3895	1		Transcription	PA3895	PA14_13510	IHMA87_01046	homolog_g3991	-215	4362964	4363384	-	PA3894	2		Cell wall/membrane/envelope biogenesis	PA3894	PA14_13520	IHMA87_01047	homolog_g3990
refseq|NC_002516.2|chromosome	peak50	1	35.68	2.167545	3297181	-63	3297098	3297518	-	PA2940	1		Lipid transport and metabolism	PA2940	PA14_26010		homolog_g3012
refseq|NC_002516.2|chromosome	peak20	2	29.5	2.038735	1123927	-77	1123830	1124250	-	PA1035	2		Function unknown	PA1035	PA14_50940	IHMA87_04176	homolog_g1078	-238	1123765	1124185	+	PA1036	1		Function unknown	PA1036	PA14_50930	IHMA87_04175	homolog_g1079
