## Supplementary Dataset 2 for "Determination of the Two-Component Systems regulatory network reveals core and accessory regulations across *Pseudomonas aeruginosa* lineages": CS35_BfiR-IHMA87_00739_IHMA.tab

chrom	peakID	number_of_putative_targets	log(qvalue)	fold_enrichment	summit_position	dist_to_ATG_target1	prom_start_1	prom_end_1	strand_1	first_gene_ID_1	number_of_genes_in_operon_1	name_1	COG_1	PAO1_ID_1	PA14_ID_1	IHMA87_ID_1	homolog_group_1	putative_target_2
IHMA87_1	peak14	2	76839.43	715.4328350000001	784922	-77	784599	785019	+	IHMA87_00738	2	bfiS	Signal transduction mechanisms	PA4197	PA14_09680	IHMA87_00738	homolog_g4293	-159	784743	785163	-	IHMA87_00737	2		"Secondary metabolites biosynthesis, transport and catabolism"	PA4198	PA14_09660	IHMA87_00737	homolog_g4294
IHMA87_1	peak16	2	4783.05	66.15662999999999	906925	-226	906679	907099	-	IHMA87_00844	1					IHMA87_00844	homolog_g6548	-273	906798	907218	+	IHMA87_00845	1	PA4080	Transcription	PA4080	PA14_11120	IHMA87_00845	homolog_g4176
IHMA87_1	peak146	2	4630.74	68.01192499999999	6205085	-183	6204868	6205288	+	IHMA87_05817	1					IHMA87_05817	homolog_g7560	-185	6204880	6205300	-	IHMA87_05816	2					IHMA87_05816	homolog_g7559
IHMA87_1	peak94	1	3052.31	51.74974	4544201	-44	4544137	4544557	-	IHMA87_04250	1					IHMA87_04250	homolog_g7299
IHMA87_1	peak48	2	2277.23	44.06092	2405909	13	2405902	2406322	-	IHMA87_02270	1		General function prediction only	PA2801	PA14_27910	IHMA87_02270	homolog_g2868	-116	2405625	2406045	+	IHMA87_02271	1		Cell wall/membrane/envelope biogenesis	PA2800	PA14_27920	IHMA87_02271	homolog_g2867
IHMA87_1	peak140	2	2138.29	39.99139	6040151	-110	6039861	6040281	+	IHMA87_05674	1					IHMA87_05674	homolog_g7507	-202	6039929	6040349	-	IHMA87_05673	1		Energy production and conversion	PA5190	PA14_68560	IHMA87_05673	homolog_g5332
IHMA87_1	peak23	2	1989.04	41.101155000000006	1061437	-89	1061126	1061546	+	IHMA87_00999	1	rocR	Signal transduction mechanisms	PA3947	PA14_12810	IHMA87_00999	homolog_g4043	-194	1061223	1061643	-	IHMA87_00998	1	rocA1	Transcription	PA3948	PA14_12780	IHMA87_00998	homolog_g4044
IHMA87_1	peak130	1	1792.97	33.307900000000004	5697994	-135	5697729	5698149	+	IHMA87_05370	1		Function unknown	PA4881	PA14_64530	IHMA87_05370	homolog_g5015
IHMA87_1	peak118	1	1160.2	25.018175	5285366	-189	5285155	5285575	+	IHMA87_04972	1				PA14_59850	IHMA87_04972	homolog_g6350
IHMA87_1	peak99	1	1070.52	21.610625	4653209	-115	4653074	4653494	-	IHMA87_04367	1	acsA	Lipid transport and metabolism	PA0887	PA14_52800	IHMA87_04367	homolog_g922
IHMA87_1	peak3	1	1002.58	22.24819	162655	-94	162349	162769	+	IHMA87_00141	2	ahpC	"Posttranslational modification, protein turnover, chaperones"	PA0139	PA14_01710	IHMA87_00141	homolog_g151
IHMA87_1	peak8	1	823.59	20.19465	605842	-275	605547	605967	-	IHMA87_00561	2					IHMA87_00561	homolog_g6507
IHMA87_1	peak43	1	512.44	14.367715	2250091	-92	2249783	2250203	+	IHMA87_02101	1		Function unknown	PA2864	PA14_27070	IHMA87_02101	homolog_g2936
IHMA87_1	peak42	1	473.48	13.46931	2245968	-95	2245853	2246273	-	IHMA87_02097	1		Function unknown	PA2868	PA14_26990	IHMA87_02097	homolog_g2940
IHMA87_1	peak28	2	469.37	13.586469999999998	1480515	-40	1480155	1480575	+	IHMA87_01369	2		"Translation, ribosomal structure and biogenesis"	PA3601	PA14_17700	IHMA87_01369	homolog_g3694	-203	1480292	1480712	-	IHMA87_01368	1		Amino acid transport and metabolism	PA3602	PA14_17690	IHMA87_01368	homolog_g3695
IHMA87_1	peak150	2	467.79	12.775785	6500325	-62	6500243	6500663	-	IHMA87_06090	1		Cell wall/membrane/envelope biogenesis	PA5546	PA14_73140	IHMA87_06090	homolog_g5698	-177	6500102	6500522	+	IHMA87_06091	1		Amino acid transport and metabolism	PA5547	PA14_73150	IHMA87_06091	homolog_g5699
IHMA87_1	peak34	1	456.18	13.31382	1919494	-63	1919157	1919577	+	IHMA87_01788	5					IHMA87_01788	homolog_g6642
IHMA87_1	peak98	1	431.22	12.758525	4636166	-98	4636048	4636468	-	IHMA87_04351	1	alaS	"Translation, ribosomal structure and biogenesis"	PA0903	PA14_52600	IHMA87_04351	homolog_g939
IHMA87_1	peak50	1	371.4	11.00626	2413498	-24	2413454	2413874	-	IHMA87_02278	1					IHMA87_02278	homolog_g6801
IHMA87_1	peak139	1	329.83	9.58345	6027974	-69	6027643	6028063	+	IHMA87_05661	2		Energy production and conversion	PA5180	PA14_68430	IHMA87_05661	homolog_g5319
IHMA87_1	peak86	3	325.43	11.465985	4210597	-29	4210226	4210646	+	IHMA87_03935	1		Inorganic ion transport and metabolism	PA1297	PA14_47430	IHMA87_03935	homolog_g1342	-39	4210538	4210958	-	IHMA87_03934	1		Function unknown	PA1298	PA14_47420	IHMA87_03934	homolog_g1343	-391	4210186	4210606	-	IHMA87_03933	1		Function unknown	PA1299	PA14_47410	IHMA87_03933	homolog_g1344
IHMA87_1	peak51	1	313.98	10.431795	2415302	-348	2415250	2415670	+	IHMA87_02279	1					IHMA87_02279	homolog_g6802
IHMA87_1	peak107	2	313.84	11.44274	4991353	-75	4991028	4991448	+	IHMA87_04669	3		Transcription	PA4354	PA14_56620	IHMA87_04669	homolog_g4461	-78	4991255	4991675	-	IHMA87_04668	1		Function unknown	PA4353	PA14_56600	IHMA87_04668	homolog_g4460
IHMA87_1	peak97	2	178.98	7.851044999999999	4630296	-47	4629943	4630363	+	IHMA87_04345	1	alpR	Transcription	PA0906	PA14_52530	IHMA87_04345	homolog_g945	-125	4630151	4630571	-	IHMA87_04344	1	alpA	Function unknown	PA0907	PA14_52520	IHMA87_04344	homolog_g946
IHMA87_1	peak121	1	160.09	7.419929999999999	5296599	-327	5296252	5296672	-	IHMA87_04985	1		Function unknown	PA0981	PA14_51600	IHMA87_04985	homolog_g1022
