## Supplementary Dataset 2 for "Determination of the Two-Component Systems regulatory network reveals core and accessory regulations across *Pseudomonas aeruginosa* lineages": CS35_BfiR-PA14_09690_PA14.tab

chrom	peakID	number_of_putative_targets	log(qvalue)	fold_enrichment	summit_position	dist_to_ATG_target1	prom_start_1	prom_end_1	strand_1	first_gene_ID_1	number_of_genes_in_operon_1	name_1	COG_1	PAO1_ID_1	PA14_ID_1	IHMA87_ID_1	homolog_group_1	putative_target_2
refseq|NC_008463.1|chromosome	peak37	2	207119.66	1002.232365	830855	-50	830505	830925	+	PA14_09680	2	bfiS	Signal transduction mechanisms	PA4197	PA14_09680	IHMA87_00738	homolog_g4293	-196	830639	831059	-	PA14_09660	2		"Secondary metabolites biosynthesis, transport and catabolism"	PA4198	PA14_09660	IHMA87_00737	homolog_g4294
refseq|NC_008463.1|chromosome	peak280	2	47331.59	284.255795	6116155	-110	6115865	6116285	+	PA14_68570	1		Function unknown	PA5191	PA14_68570		homolog_g5333	-142	6115993	6116413	-	PA14_68560	1		Energy production and conversion	PA5190	PA14_68560	IHMA87_05673	homolog_g5332
refseq|NC_008463.1|chromosome	peak41	1	27178.32	177.6222	966577	-208	966385	966805	+	PA14_11120	1	PA4080	Transcription	PA4080	PA14_11120	IHMA87_00845	homolog_g4176
refseq|NC_008463.1|chromosome	peak45	2	8249.35	71.705555	1096790	-85	1096475	1096895	+	PA14_12810	1	rocR	Signal transduction mechanisms	PA3947	PA14_12810	IHMA87_00999	homolog_g4043	-197	1096573	1096993	-	PA14_12780	1	rocA1	Transcription	PA3948	PA14_12780	IHMA87_00998	homolog_g4044
refseq|NC_008463.1|chromosome	peak40	2	6931.9	61.377225	956534	-193	956321	956741	-	PA14_11050	3		Function unknown	PA4087	PA14_11050	IHMA87_00837	homolog_g4183	-278	956412	956832	+	PA14_11060	2	cupB1	Cell motility	PA4086	PA14_11060		homolog_g4182
refseq|NC_008463.1|chromosome	peak195	1	2295.13	27.969475000000003	4664875	-102	4664753	4665173	-	PA14_52600	1	alaS	"Translation, ribosomal structure and biogenesis"	PA0903	PA14_52600	IHMA87_04351	homolog_g939
refseq|NC_008463.1|chromosome	peak4	1	2256.72	27.476460000000003	156067	-97	155764	156184	+	PA14_01710	2	ahpC	"Posttranslational modification, protein turnover, chaperones"	PA0139	PA14_01710	IHMA87_00141	homolog_g151
refseq|NC_008463.1|chromosome	peak243	2	2043.47	25.754890000000003	5331675	15	5331670	5332090	-	PA14_59845	1				PA14_59845		homolog_g6349	-188	5331463	5331883	+	PA14_59850	1				PA14_59850	IHMA87_04972	homolog_g6350
refseq|NC_008463.1|chromosome	peak100	2	1992.83	25.084055	2416597	-6	2416571	2416991	-	PA14_27910	1		General function prediction only	PA2801	PA14_27910	IHMA87_02270	homolog_g2868	-97	2416294	2416714	+	PA14_27920	1		Cell wall/membrane/envelope biogenesis	PA2800	PA14_27920	IHMA87_02271	homolog_g2867
refseq|NC_008463.1|chromosome	peak188	3	1432.02	18.45088	4587625	-16	4587589	4588009	-	PA14_51610	1		Function unknown	PA0980	PA14_51610		homolog_g1021	-216	4587441	4587861	+	PA14_51620	2				PA14_51620		homolog_g6216	-337	4587268	4587688	-	PA14_51600	1		Function unknown	PA0981	PA14_51600	IHMA87_04985	homolog_g1022
refseq|NC_008463.1|chromosome	peak1	1	1136.81	15.130805	64265	-400	64265	64685	+	PA14_00640	1	phzH	Amino acid transport and metabolism	PA0051	PA14_00640		homolog_g63
refseq|NC_008463.1|chromosome	peak66	2	1130.08	17.14032	1675135	-57	1674792	1675212	+	PA14_19380	1		Transcription	PA3458	PA14_19380	IHMA87_01492	homolog_g3549	-86	1675029	1675449	-	PA14_19370	1		Amino acid transport and metabolism	PA3459	PA14_19370	IHMA87_01491	homolog_g3550
refseq|NC_008463.1|chromosome	peak213	2	1096.31	16.2958	5045530	-73	5045203	5045623	+	PA14_56620	3		Transcription	PA4354	PA14_56620	IHMA87_04669	homolog_g4461	-80	5045430	5045850	-	PA14_56600	1		Function unknown	PA4353	PA14_56600	IHMA87_04668	homolog_g4460
refseq|NC_008463.1|chromosome	peak279	1	939.23	15.00961	6104038	-79	6103717	6104137	+	PA14_68430	2		Energy production and conversion	PA5180	PA14_68430	IHMA87_05661	homolog_g5319
refseq|NC_008463.1|chromosome	peak204	1	935.87	15.08877	4895896	-196	4895680	4896100	-	PA14_55100	1		Function unknown	PA0714	PA14_55100	IHMA87_04532	homolog_g741
refseq|NC_008463.1|chromosome	peak267	1	836.6	12.290765	5748989	-171	5748760	5749180	+	PA14_64530	1		Function unknown	PA4881	PA14_64530	IHMA87_05370	homolog_g5015
refseq|NC_008463.1|chromosome	peak64	1	804.36	13.67719	1627845	-90	1627735	1628155	-	PA14_18870	1		Function unknown	PA3496	PA14_18870	IHMA87_01457	homolog_g3587
refseq|NC_008463.1|chromosome	peak71	1	760.06	13.053974999999998	1841835	-226	1841661	1842081	+	PA14_21280	2		Function unknown	PA3305	PA14_21280	IHMA87_01635	homolog_g3392
refseq|NC_008463.1|chromosome	peak157	1	731.5	12.72038	3831356	-168	3831168	3831588	-	PA14_43050	4	hisA2	Function unknown	PA1656	PA14_43050	IHMA87_03512	homolog_g1705
refseq|NC_008463.1|chromosome	peak62	2	705.53	12.55672	1608319	-36	1608263	1608683	-	PA14_18680	2		Inorganic ion transport and metabolism	PA3530	PA14_18680	IHMA87_01441	homolog_g3621	-224	1608143	1608563	+	PA14_18690	1		"Posttranslational modification, protein turnover, chaperones"	PA3529	PA14_18690	IHMA87_01442	homolog_g3620
refseq|NC_008463.1|chromosome	peak170	3	681.77	12.29656	4225670	-34	4225616	4226036	-	PA14_47420	1		Function unknown	PA1298	PA14_47420	IHMA87_03934	homolog_g1343	-34	4225304	4225724	+	PA14_47430	1		Inorganic ion transport and metabolism	PA1297	PA14_47430	IHMA87_03935	homolog_g1342	-386	4225264	4225684	-	PA14_47410	1		Function unknown	PA1299	PA14_47410	IHMA87_03933	homolog_g1344
refseq|NC_008463.1|chromosome	peak102	1	623.69	11.60106	2423534	-278	2423412	2423832	+	PA14_28000	1		Function unknown	PA2793	PA14_28000	IHMA87_02280	homolog_g2860
refseq|NC_008463.1|chromosome	peak42	1	622.39	11.436255	1007112	-138	1006954	1007374	-	PA14_11620	4		Defense mechanisms	PA4037	PA14_11620	IHMA87_00891	homolog_g4133
refseq|NC_008463.1|chromosome	peak129	1	593.89	11.278755	3007288	-169	3007057	3007477	+	PA14_33830	2		Inorganic ion transport and metabolism	PA2384	PA14_33830	IHMA87_02771	homolog_g2440
refseq|NC_008463.1|chromosome	peak60	2	490.76	9.990704999999998	1521947	-41	1521588	1522008	+	PA14_17700	2		"Translation, ribosomal structure and biogenesis"	PA3601	PA14_17700	IHMA87_01369	homolog_g3694	-203	1521724	1522144	-	PA14_17690	1		Amino acid transport and metabolism	PA3602	PA14_17690	IHMA87_01368	homolog_g3695
refseq|NC_008463.1|chromosome	peak268	2	453.38	9.537855	5784728	-248	5784460	5784880	-	PA14_64900	1		Amino acid transport and metabolism	PA4913	PA14_64900	IHMA87_05402	homolog_g5047	-372	5784700	5785120	+	PA14_64910	2		Transcription	PA4914	PA14_64910	IHMA87_05403	homolog_g5048
refseq|NC_008463.1|chromosome	peak196	1	396.52	8.72056	4682020	-99	4681901	4682321	-	PA14_52800	1	acsA	Lipid transport and metabolism	PA0887	PA14_52800	IHMA87_04367	homolog_g922
refseq|NC_008463.1|chromosome	peak292	2	388.78	7.374935	6513963	-86	6513857	6514277	-	PA14_73140	1		Cell wall/membrane/envelope biogenesis	PA5546	PA14_73140	IHMA87_06090	homolog_g5698	-152	6513715	6514135	+	PA14_73150	1		Amino acid transport and metabolism	PA5547	PA14_73150	IHMA87_06091	homolog_g5699
refseq|NC_008463.1|chromosome	peak174	2	382.32	8.653315000000001	4306084	-33	4306031	4306451	-	PA14_48420	1		Transcription	PA1226	PA14_48420	IHMA87_04001	homolog_g1270	-73	4305757	4306177	+	PA14_48440	1		General function prediction only	PA1225	PA14_48440	IHMA87_04002	homolog_g1269
refseq|NC_008463.1|chromosome	peak234	1	378.47	8.394390000000001	5300961	-212	5300773	5301193	+	PA14_59560	1				PA14_59560		homolog_g6323
refseq|NC_008463.1|chromosome	peak58	1	374.69	8.47211	1397792	-132	1397640	1398060	-	PA14_16350	1	ttsR	Transcription	PA3714	PA14_16350	IHMA87_01254	homolog_g3808
refseq|NC_008463.1|chromosome	peak54	1	299.28	7.47553	1312367	-288	1312255	1312675	+	PA14_15510	1				PA14_15510		homolog_g5931
refseq|NC_008463.1|chromosome	peak152	1	271.42	6.277150000000001	3596882	-332	3596814	3597234	+	PA14_40270	1		Inorganic ion transport and metabolism	PA1873	PA14_40270		homolog_g1928
refseq|NC_008463.1|chromosome	peak229	1	266.66	6.515335	5275340	16	5274924	5275344	+	PA14_59220	1	pyoS5	Function unknown	PA0985	PA14_59220		homolog_g1026
refseq|NC_008463.1|chromosome	peak115	1	264.36	6.9552	2661088	-56	2660744	2661164	+	PA14_30700	1		Amino acid transport and metabolism	PA2583	PA14_30700		homolog_g2642
refseq|NC_008463.1|chromosome	peak272	2	258.39	6.883604999999999	5931626	-45	5931561	5931981	-	PA14_66490	1		Transcription	PA5029	PA14_66490	IHMA87_05513	homolog_g5165	-133	5931359	5931779	+	PA14_66510	1		Carbohydrate transport and metabolism	PA5030	PA14_66510	IHMA87_05514	homolog_g5166
refseq|NC_008463.1|chromosome	peak176	2	250.46	6.203115	4353534	-308	4353442	4353862	+	PA14_49030	1				PA14_49030		homolog_g6197	-375	4353139	4353559	-	PA14_49010	4				PA14_49010		homolog_g6195
refseq|NC_008463.1|chromosome	peak186	1	244.0	6.660545	4580542	-388	4580134	4580554	-	PA14_51510	1		General function prediction only	PA0988	PA14_51510		homolog_g1029
refseq|NC_008463.1|chromosome	peak219	2	209.55	6.12776	5231600	-138	5231338	5231758	+	PA14_58700	1	nadC	Coenzyme transport and metabolism	PA4524	PA14_58700	IHMA87_04846	homolog_g4634	-148	5231432	5231852	-	PA14_58690	1		Function unknown	PA4523	PA14_58690	IHMA87_04845	homolog_g4633
refseq|NC_008463.1|chromosome	peak93	1	206.96	6.10446	2172396	-232	2172228	2172648	+	PA14_24860	1	snr1	Inorganic ion transport and metabolism	PA3032	PA14_24860	IHMA87_01916	homolog_g3107
refseq|NC_008463.1|chromosome	peak250	1	201.91	6.030835	5370116	-187	5369909	5370329	-	PA14_60270	1		Amino acid transport and metabolism	PA4548	PA14_60270	IHMA87_05009	homolog_g4662
refseq|NC_008463.1|chromosome	peak101	1	198.87	5.853619999999999	2422144	-393	2421731	2422151	-	PA14_27980	1		"Translation, ribosomal structure and biogenesis"	PA2795	PA14_27980	IHMA87_02276	homolog_g2862
refseq|NC_008463.1|chromosome	peak231	1	195.72	5.935245	5287545	-103	5287248	5287668	+	PA14_59360	1				PA14_59360	IHMA87_04918	homolog_g6305
refseq|NC_008463.1|chromosome	peak98	2	192.7	5.871425	2371827	-86	2371721	2372141	-	PA14_27330	1		Amino acid transport and metabolism	PA2843	PA14_27330	IHMA87_02124	homolog_g2913	-90	2371517	2371937	+	PA14_27350	1		Amino acid transport and metabolism	PA2842	PA14_27350	IHMA87_02125	homolog_g2912
refseq|NC_008463.1|chromosome	peak143	1	173.57	5.553294999999999	3411383	-80	3411283	3411703	-	PA14_38220	2		Inorganic ion transport and metabolism	PA2033	PA14_38220	IHMA87_03082	homolog_g2088
refseq|NC_008463.1|chromosome	peak139	1	173.19	5.480084999999999	3252678	-233	3252425	3252845	-	PA14_36550	2		Function unknown	PA2167	PA14_36550	IHMA87_02977	homolog_g2223
refseq|NC_008463.1|chromosome	peak266	2	172.61	5.528025	5706643	-88	5706331	5706751	+	PA14_64050	1		Signal transduction mechanisms	PA4843	PA14_64050	IHMA87_05331	homolog_g4977	-265	5706358	5706778	-	PA14_64030	2		Function unknown	PA4842	PA14_64030	IHMA87_05330	homolog_g4976
refseq|NC_008463.1|chromosome	peak59	2	152.61	5.214125	1437566	-17	1437529	1437949	-	PA14_16790	1		Transcription	PA3678	PA14_16790	IHMA87_01290	homolog_g3772	-79	1437245	1437665	+	PA14_16800	2		Cell wall/membrane/envelope biogenesis	PA3677	PA14_16800	IHMA87_01291	homolog_g3771
refseq|NC_008463.1|chromosome	peak278	1	151.52	5.127325	6092988	-98	6092686	6093106	+	PA14_68300	4	arcD	Amino acid transport and metabolism	PA5170	PA14_68300	IHMA87_05651	homolog_g5309
refseq|NC_008463.1|chromosome	peak82	2	151.31	5.13813	1944368	-111	1944237	1944657	-	PA14_22320	1		Function unknown	PA3237	PA14_22320	IHMA87_01707	homolog_g3320	-183	1944151	1944571	+	PA14_22330	1		Amino acid transport and metabolism	PA3236	PA14_22330	IHMA87_01708	homolog_g3319
refseq|NC_008463.1|chromosome	peak172	1	145.26	4.83934	4279034	-70	4278944	4279364	-	PA14_48060	1	aprA	"Secondary metabolites biosynthesis, transport and catabolism"	PA1249	PA14_48060	IHMA87_03984	homolog_g1293
refseq|NC_008463.1|chromosome	peak192	2	143.9	5.058015	4620878	-23	4620501	4620921	+	PA14_52080	3		"Posttranslational modification, protein turnover, chaperones"	PA0941	PA14_52080		homolog_g981	-93	4620765	4621185	-	PA14_52070	1		Transcription	PA0942	PA14_52070		homolog_g982
refseq|NC_008463.1|chromosome	peak271	2	139.95	4.95309	5907403	-132	5907251	5907671	-	PA14_66270	1	glnE	Signal transduction mechanisms	PA5014	PA14_66270	IHMA87_05498	homolog_g5150	-150	5907153	5907573	+	PA14_66290	2	aceE	Energy production and conversion	PA5015	PA14_66290	IHMA87_05499	homolog_g5151
refseq|NC_008463.1|chromosome	peak194	2	138.9	4.92857	4658990	-57	4658647	4659067	+	PA14_52530	1	alpR	Transcription	PA0906	PA14_52530	IHMA87_04345	homolog_g945	-114	4658856	4659276	-	PA14_52520	1	alpA	Function unknown	PA0907	PA14_52520	IHMA87_04344	homolog_g946
refseq|NC_008463.1|chromosome	peak79	1	118.57	4.522335	1931465	-99	1931346	1931766	-	PA14_22120	1				PA14_22120		homolog_g5963
