## Supplementary Dataset 2 for "Determination of the Two-Component Systems regulatory network reveals core and accessory regulations across *Pseudomonas aeruginosa* lineages": CS35_BfiR-PA4196_PAO1.tab

chrom	peakID	number_of_putative_targets	log(qvalue)	fold_enrichment	summit_position	dist_to_ATG_target1	prom_start_1	prom_end_1	strand_1	first_gene_ID_1	number_of_genes_in_operon_1	name_1	COG_1	PAO1_ID_1	PA14_ID_1	IHMA87_ID_1	homolog_group_1	putative_target_2
refseq|NC_002516.2|chromosome	peak174	2	162751.69	646.273545	4696075	-40	4696015	4696435	-	PA4197	2	bfiS	Signal transduction mechanisms	PA4197	PA14_09680	IHMA87_00738	homolog_g4293	-206	4695881	4696301	+	PA4198	2		"Secondary metabolites biosynthesis, transport and catabolism"	PA4198	PA14_09660	IHMA87_00737	homolog_g4294
refseq|NC_002516.2|chromosome	peak15	2	36984.85	118.018055	559382	-262	559244	559664	+	PA0500	5	bioB	Coenzyme transport and metabolism	PA0500	PA14_06500	IHMA87_00476	homolog_g519	-304	559058	559478	-	PA0499	3		"Intracellular trafficking, secretion, and vesicular transport"	PA0499			homolog_g518
refseq|NC_002516.2|chromosome	peak167	2	25490.96	130.031255	4428204	-74	4428110	4428530	-	PA3947	1	rocR	Signal transduction mechanisms	PA3947	PA14_12810	IHMA87_00999	homolog_g4043	-208	4428012	4428432	+	PA3948	1	rocA1	Transcription	PA3948	PA14_12780	IHMA87_00998	homolog_g4044
refseq|NC_002516.2|chromosome	peak216	2	17354.08	78.24681000000001	5843918	-118	5843780	5844200	-	PA5190	1		Energy production and conversion	PA5190	PA14_68560	IHMA87_05673	homolog_g5332	-136	5843654	5844074	+	PA5191	1		Function unknown	PA5191	PA14_68570		homolog_g5333
refseq|NC_002516.2|chromosome	peak172	1	13533.14	82.15233500000001	4559857	-207	4559630	4560050	-	PA4080	1	PA4080	Transcription	PA4080	PA14_11120	IHMA87_00845	homolog_g4176
refseq|NC_002516.2|chromosome	peak122	2	6548.08	48.77475	3157662	-5	3157267	3157687	+	PA2801	1		General function prediction only	PA2801	PA14_27910	IHMA87_02270	homolog_g2868	-98	3157544	3157964	-	PA2800	1		Cell wall/membrane/envelope biogenesis	PA2800	PA14_27920	IHMA87_02271	homolog_g2867
refseq|NC_002516.2|chromosome	peak4	1	4494.71	32.84629	66290	-13	65903	66323	+	PA0051	1	phzH	Amino acid transport and metabolism	PA0051	PA14_00640		homolog_g63
refseq|NC_002516.2|chromosome	peak219	1	3360.27	23.64426	5927092	13	5927085	5927505	-	PA5264	1		Function unknown	PA5264			homolog_g5408
refseq|NC_002516.2|chromosome	peak31	1	2816.88	26.180835	986681	-137	986418	986838	+	PA0903	1	alaS	"Translation, ribosomal structure and biogenesis"	PA0903	PA14_52600	IHMA87_04351	homolog_g939
refseq|NC_002516.2|chromosome	peak180	2	2765.48	23.350255	4881979	-74	4881653	4882073	+	PA4354	3		Transcription	PA4354	PA14_56620	IHMA87_04669	homolog_g4461	-79	4881880	4882300	-	PA4353	1		Function unknown	PA4353	PA14_56600	IHMA87_04668	homolog_g4460
refseq|NC_002516.2|chromosome	peak52	3	2100.05	21.421545	1408962	-31	1408911	1409331	-	PA1297	1		Inorganic ion transport and metabolism	PA1297	PA14_47430	IHMA87_03935	homolog_g1342	-37	1408599	1409019	+	PA1298	1		Function unknown	PA1298	PA14_47420	IHMA87_03934	homolog_g1343	-389	1408951	1409371	+	PA1299	1		Function unknown	PA1299	PA14_47410	IHMA87_03933	homolog_g1344
refseq|NC_002516.2|chromosome	peak214	1	1883.84	18.417895	5831829	-73	5831502	5831922	+	PA5180	2		Energy production and conversion	PA5180	PA14_68430	IHMA87_05661	homolog_g5319
refseq|NC_002516.2|chromosome	peak158	1	1790.53	19.227165	3949876	-283	3949573	3949993	-	PA3529	1		"Posttranslational modification, protein turnover, chaperones"	PA3529	PA14_18690	IHMA87_01442	homolog_g3620
refseq|NC_002516.2|chromosome	peak37	2	1466.75	13.00025	1062565	-196	1062349	1062769	-	PA0979	2		"Replication, recombination and repair"	PA0979			homolog_g1020	-356	1062521	1062941	+	PA0981	1		Function unknown	PA0981	PA14_51600	IHMA87_04985	homolog_g1022
refseq|NC_002516.2|chromosome	peak151	1	1354.42	15.899115	3705382	-221	3705141	3705561	-	PA3305	3		Function unknown	PA3305	PA14_21280	IHMA87_01635	homolog_g3392
refseq|NC_002516.2|chromosome	peak154	2	1331.8	15.744575	3865811	-57	3865734	3866154	-	PA3458	1		Transcription	PA3458	PA14_19380	IHMA87_01492	homolog_g3549	-86	3865497	3865917	+	PA3459	1		Amino acid transport and metabolism	PA3459	PA14_19370	IHMA87_01491	homolog_g3550
refseq|NC_002516.2|chromosome	peak5	1	1180.48	13.614275	158105	-94	157799	158219	+	PA0139	2	ahpC	"Posttranslational modification, protein turnover, chaperones"	PA0139	PA14_01710	IHMA87_00141	homolog_g151
refseq|NC_002516.2|chromosome	peak26	1	1093.7	9.3083	784497	-201	784298	784718	+	PA0714	1		Function unknown	PA0714	PA14_55100	IHMA87_04532	homolog_g741
refseq|NC_002516.2|chromosome	peak32	2	897.46	12.16305	992595	-52	992523	992943	-	PA0906	1	alpR	Transcription	PA0906	PA14_52530	IHMA87_04345	homolog_g945	-119	992314	992734	+	PA0907	1	alpA	Function unknown	PA0907	PA14_52520	IHMA87_04344	homolog_g946
refseq|NC_002516.2|chromosome	peak225	2	871.07	8.934115	6240714	-82	6240612	6241032	-	PA5546	1		Cell wall/membrane/envelope biogenesis	PA5546	PA14_73140	IHMA87_06090	homolog_g5698	-156	6240470	6240890	+	PA5547	1		Amino acid transport and metabolism	PA5547	PA14_73150	IHMA87_06091	homolog_g5699
refseq|NC_002516.2|chromosome	peak171	1	830.75	11.11438	4519097	-178	4518875	4519295	+	PA4037	4		Defense mechanisms	PA4037	PA14_11620	IHMA87_00891	homolog_g4133
refseq|NC_002516.2|chromosome	peak119	1	803.57	9.940065	3150718	-284	3150414	3150834	-	PA2793	1		Function unknown	PA2793	PA14_28000	IHMA87_02280	homolog_g2860
refseq|NC_002516.2|chromosome	peak159	2	757.95	9.942665	4036048	-27	4036001	4036421	-	PA3601	2		"Translation, ribosomal structure and biogenesis"	PA3601	PA14_17700	IHMA87_01369	homolog_g3694	-217	4035865	4036285	+	PA3602	1		Amino acid transport and metabolism	PA3602	PA14_17690	IHMA87_01368	homolog_g3695
refseq|NC_002516.2|chromosome	peak138	1	730.42	9.043435	3526844	-166	3526658	3527078	-	PA3141	1	wbpM	Carbohydrate transport and metabolism	PA3141	PA14_23470	IHMA87_01797	homolog_g3224
refseq|NC_002516.2|chromosome	peak49	2	718.47	10.556505	1328530	-15	1328145	1328565	+	PA1226	1		Transcription	PA1226	PA14_48420	IHMA87_04001	homolog_g1270	-91	1328419	1328839	-	PA1225	1		General function prediction only	PA1225	PA14_48440	IHMA87_04002	homolog_g1269
refseq|NC_002516.2|chromosome	peak186	2	652.54	9.928905	5067902	-130	5067632	5068052	+	PA4524	1	nadC	Coenzyme transport and metabolism	PA4524	PA14_58700	IHMA87_04846	homolog_g4634	-156	5067726	5068146	-	PA4523	1		Function unknown	PA4523	PA14_58690	IHMA87_04845	homolog_g4633
refseq|NC_002516.2|chromosome	peak156	1	610.11	9.40052	3913791	-85	3913476	3913896	+	PA3496	1		Function unknown	PA3496	PA14_18870	IHMA87_01457	homolog_g3587
refseq|NC_002516.2|chromosome	peak72	1	595.61	8.63364	1803450	-176	1803226	1803646	+	PA1656	4	hisA2	Function unknown	PA1656	PA14_43050	IHMA87_03512	homolog_g1705
refseq|NC_002516.2|chromosome	peak187	1	534.19	8.17704	5069215	-208	5068987	5069407	-	PA4524.1	1		Function unknown	PA4524.1		IHMA87_04863	homolog_g4635
refseq|NC_002516.2|chromosome	peak160	2	472.11	8.221354999999999	4120426	-43	4120069	4120489	+	PA3678	1		Transcription	PA3678	PA14_16790	IHMA87_01290	homolog_g3772	-53	4120353	4120773	-	PA3677	2		Cell wall/membrane/envelope biogenesis	PA3677	PA14_16800	IHMA87_01291	homolog_g3771
refseq|NC_002516.2|chromosome	peak161	1	448.73	7.20347	4160187	-142	4159929	4160349	+	PA3714	1	ttsR	Transcription	PA3714	PA14_16350	IHMA87_01254	homolog_g3808
refseq|NC_002516.2|chromosome	peak107	1	410.96	7.56086	2636502	-166	2636316	2636736	-	PA2384	2		Inorganic ion transport and metabolism	PA2384	PA14_33830	IHMA87_02771	homolog_g2440
refseq|NC_002516.2|chromosome	peak40	2	385.43	5.974705	1067853	-36	1067797	1068217	-	PA0985	1	pyoS5	Function unknown	PA0985	PA14_59220		homolog_g1026	-340	1067793	1068213	+	PA0986	1		"Replication, recombination and repair"	PA0986	PA14_03180	IHMA87_04898	homolog_g1027
refseq|NC_002516.2|chromosome	peak30	1	340.09	6.613125	969576	-94	969270	969690	+	PA0887	1	acsA	Lipid transport and metabolism	PA0887	PA14_52800	IHMA87_04367	homolog_g922
refseq|NC_002516.2|chromosome	peak203	2	328.86	6.20848	5513350	-238	5513092	5513512	-	PA4913	1		Amino acid transport and metabolism	PA4913	PA14_64900	IHMA87_05402	homolog_g5047	-382	5513332	5513752	+	PA4914	2		Transcription	PA4914	PA14_64910	IHMA87_05403	homolog_g5048
refseq|NC_002516.2|chromosome	peak164	2	283.47	6.162035	4274389	-39	4274330	4274750	-	PA3817	2		"Translation, ribosomal structure and biogenesis"	PA3817	PA14_14690	IHMA87_01136	homolog_g3911	-113	4274102	4274522	+	PA3818	1		Carbohydrate transport and metabolism	PA3818	PA14_14680	IHMA87_01135	homolog_g3912
refseq|NC_002516.2|chromosome	peak28	1	245.92	5.54493	896289	-127	896016	896436	+	PA0820	1		Defense mechanisms	PA0820	PA14_53670		homolog_g851
refseq|NC_002516.2|chromosome	peak64	2	176.28	4.750195	1516044	-117	1515907	1516327	-	PA1393	1	cysC	Inorganic ion transport and metabolism	PA1393			homolog_g1439	-389	1516033	1516453	+	PA1394	1		Function unknown	PA1394	PA14_46390		homolog_g1440
refseq|NC_002516.2|chromosome	peak215	1	170.42	4.733665	5835285	-95	5834980	5835400	+	PA5182	1		Function unknown	PA5182	PA14_68450	IHMA87_05664	homolog_g5322
