## Supplementary Dataset 2 for "Determination of the Two-Component Systems regulatory network reveals core and accessory regulations across *Pseudomonas aeruginosa* lineages": CS36_PprB-IHMA87_04597_IHMA.tab

chrom	peakID	number_of_putative_targets	log(qvalue)	fold_enrichment	summit_position	dist_to_ATG_target1	prom_start_1	prom_end_1	strand_1	first_gene_ID_1	number_of_genes_in_operon_1	name_1	COG_1	PAO1_ID_1	PA14_ID_1	IHMA87_ID_1	homolog_group_1	putative_target_2
IHMA87_1	peak73	2	204710.69	1131.65744	4924267	-119	4923986	4924406	+	IHMA87_04607	1	flp	"Intracellular trafficking, secretion, and vesicular transport"	PA4306	PA14_55940	IHMA87_04607	homolog_g4413	-295	4923952	4924372	-	IHMA87_04606	7	rcpC	"Intracellular trafficking, secretion, and vesicular transport"	PA4305	PA14_55930	IHMA87_04606	homolog_g4412
IHMA87_1	peak57	1	166357.1	969.846985	3507454	-250	3507304	3507724	+	IHMA87_03244	1					IHMA87_03244	homolog_g7086
IHMA87_1	peak66	1	153938.92	901.3555	4507742	-320	4507402	4507822	-	IHMA87_04223	1	nadA	Coenzyme transport and metabolism	PA1004	PA14_51330	IHMA87_04223	homolog_g1045
IHMA87_1	peak72	1	142446.07	807.21573	4913854	-87	4913541	4913961	+	IHMA87_04597	1	pprB	Transcription	PA4296	PA14_55810	IHMA87_04597	homolog_g4403
IHMA87_2	peak92	1	52912.36	306.45021	49100	-268	48812	49232	-	IHMA87_06166	1					IHMA87_06166	homolog_g7642
IHMA87_1	peak0	1	46567.89	291.98858499999994	40270	-163	40033	40453	+	IHMA87_00042	2		"Intracellular trafficking, secretion, and vesicular transport"	PA0040	PA14_00490	IHMA87_00042	homolog_g52
IHMA87_1	peak18	1	39463.11	245.920335	1413875	-73	1413782	1414202	-	IHMA87_01306	1					IHMA87_01306	homolog_g6614
IHMA87_1	peak39	1	13894.31	93.93182	2700319	-207	2700126	2700546	+	IHMA87_02565	2					IHMA87_02565	homolog_g6944
IHMA87_1	peak42	1	13558.89	101.815525	2832835	-161	2832596	2833016	+	IHMA87_02687	2					IHMA87_02687	homolog_g6967
IHMA87_1	peak30	1	12271.16	91.56535	2023626	-362	2023588	2024008	+	IHMA87_01882	2	pelA	Function unknown	PA3064	PA14_24480	IHMA87_01882	homolog_g3139
IHMA87_1	peak36	2	11510.81	88.179555	2651320	-11	2650931	2651351	+	IHMA87_02516	1					IHMA87_02516	homolog_g6913	-143	2651157	2651577	-	IHMA87_02515	1		Amino acid transport and metabolism	PA2592	PA14_30570	IHMA87_02515	homolog_g2652
IHMA87_1	peak69	1	7388.5	56.31472	4544228	-71	4544137	4544557	-	IHMA87_04250	1					IHMA87_04250	homolog_g7299
IHMA87_1	peak32	1	5531.93	45.28183	2048696	-169	2048465	2048885	+	IHMA87_01902	2	rocA2	Transcription	PA3045	PA14_24710	IHMA87_01902	homolog_g3120
IHMA87_1	peak77	2	5459.71	50.226995	5419492	-93	5419185	5419605	+	IHMA87_05087	1	hprA	Coenzyme transport and metabolism	PA4626	PA14_61210	IHMA87_05087	homolog_g4742	-227	5419245	5419665	-	IHMA87_05086	2		"Intracellular trafficking, secretion, and vesicular transport"	PA4625	PA14_61200	IHMA87_05086	homolog_g4741
IHMA87_1	peak81	1	5303.37	45.139175	6001110	-174	6000884	6001304	+	IHMA87_05637	4		Transcription	PA5157	PA14_68110	IHMA87_05637	homolog_g5295
IHMA87_1	peak22	1	2621.93	27.80267	1702032	-101	1701911	1702331	-	IHMA87_01573	1		Function unknown	PA3369	PA14_20480	IHMA87_01573	homolog_g3459
IHMA87_1	peak59	1	2463.41	26.723805	3713998	-94	3713692	3714112	+	IHMA87_03458	1		Function unknown	PA1747	PA14_41960	IHMA87_03458	homolog_g1796
IHMA87_1	peak19	2	1868.12	21.306895	1480517	-38	1480155	1480575	+	IHMA87_01369	2		"Translation, ribosomal structure and biogenesis"	PA3601	PA14_17700	IHMA87_01369	homolog_g3694	-205	1480292	1480712	-	IHMA87_01368	1		Amino acid transport and metabolism	PA3602	PA14_17690	IHMA87_01368	homolog_g3695
IHMA87_1	peak21	1	1854.55	22.26833	1578689	-98	1578387	1578807	+	IHMA87_01451	1					IHMA87_01451	homolog_g6622
IHMA87_1	peak4	1	1749.27	20.314625	162622	-127	162349	162769	+	IHMA87_00141	2	ahpC	"Posttranslational modification, protein turnover, chaperones"	PA0139	PA14_01710	IHMA87_00141	homolog_g151
IHMA87_1	peak35	1	1484.81	18.60404	2484664	-31	2484295	2484715	+	IHMA87_02370	1					IHMA87_02370	homolog_g6840
