## Supplementary Dataset 2 for "Determination of the Two-Component Systems regulatory network reveals core and accessory regulations across *Pseudomonas aeruginosa* lineages": CS36_PprB-PA14_55810_PA14.tab

chrom	peakID	number_of_putative_targets	log(qvalue)	fold_enrichment	summit_position	dist_to_ATG_target1	prom_start_1	prom_end_1	strand_1	first_gene_ID_1	number_of_genes_in_operon_1	name_1	COG_1	PAO1_ID_1	PA14_ID_1	IHMA87_ID_1	homolog_group_1	putative_target_2
refseq|NC_008463.1|chromosome	peak251	1	46719.0	257.67053	4562432	-344	4562068	4562488	-	PA14_51330	1	nadA	Coenzyme transport and metabolism	PA1004	PA14_51330	IHMA87_04223	homolog_g1045
refseq|NC_008463.1|chromosome	peak282	2	31546.28	193.779035	4994294	-115	4994009	4994429	+	PA14_55940	1	flp	"Intracellular trafficking, secretion, and vesicular transport"	PA4306	PA14_55940	IHMA87_04607	homolog_g4413	-295	4993979	4994399	-	PA14_55930	7	rcpC	"Intracellular trafficking, secretion, and vesicular transport"	PA4305	PA14_55930	IHMA87_04606	homolog_g4412
refseq|NC_008463.1|chromosome	peak203	1	28309.76	179.96602	3596911	-303	3596814	3597234	+	PA14_40270	1		Inorganic ion transport and metabolism	PA1873	PA14_40270		homolog_g1928
refseq|NC_008463.1|chromosome	peak281	1	24560.61	158.71049	4983889	-88	4983577	4983997	+	PA14_55810	1	pprB	Transcription	PA4296	PA14_55810	IHMA87_04597	homolog_g4403
refseq|NC_008463.1|chromosome	peak241	2	22745.4	137.41803000000002	4353264	-23	4352887	4353307	+	PA14_49020	1				PA14_49020		homolog_g6196	-105	4353139	4353559	-	PA14_49010	4				PA14_49010		homolog_g6195
refseq|NC_008463.1|chromosome	peak69	1	12376.24	91.80256	1455322	-70	1455232	1455652	-	PA14_16990	1		Function unknown	PA3662	PA14_16990		homolog_g3756
refseq|NC_008463.1|chromosome	peak48	1	10741.44	82.41223	895437	-58	895359	895779	-	PA14_10360	1		Function unknown	PA4141	PA14_10360		homolog_g4237
refseq|NC_008463.1|chromosome	peak317	1	9963.04	77.630425	5486799	-232	5486631	5487051	+	PA14_61500	6		Function unknown	PA4648	PA14_61500		homolog_g4764
refseq|NC_008463.1|chromosome	peak341	1	9664.85	73.54411999999999	6077209	-167	6076976	6077396	+	PA14_68110	4		Transcription	PA5157	PA14_68110	IHMA87_05637	homolog_g5295
refseq|NC_008463.1|chromosome	peak1	1	9227.2	73.393495	40972	-161	40733	41153	+	PA14_00490	2		"Intracellular trafficking, secretion, and vesicular transport"	PA0040	PA14_00490	IHMA87_00042	homolog_g52
refseq|NC_008463.1|chromosome	peak296	1	9192.92	71.900705	5300913	-260	5300773	5301193	+	PA14_59560	1				PA14_59560		homolog_g6323
refseq|NC_008463.1|chromosome	peak153	2	8971.85	71.46844999999999	2647524	-23	2647147	2647567	+	PA14_30580	1		Transcription	PA2591	PA14_30580		homolog_g2651	-130	2647374	2647794	-	PA14_30570	1		Amino acid transport and metabolism	PA2592	PA14_30570	IHMA87_02515	homolog_g2652
refseq|NC_008463.1|chromosome	peak30	1	7942.96	65.73067499999999	712126	-335	712061	712481	+	PA14_08310	3		Function unknown	PA0646	PA14_08310		homolog_g667
refseq|NC_008463.1|chromosome	peak163	1	7173.9	60.252295	2846681	-77	2846358	2846778	+	PA14_32780	2		"Intracellular trafficking, secretion, and vesicular transport"	PA2463	PA14_32780		homolog_g2518
refseq|NC_008463.1|chromosome	peak195	2	7131.95	60.051815	3421588	-67	3421501	3421921	-	PA14_38380	1		Transcription	PA2020	PA14_38380	IHMA87_03097	homolog_g2075	-98	3421286	3421706	+	PA14_38395	2		Cell wall/membrane/envelope biogenesis	PA2019	PA14_38395	IHMA87_03098	homolog_g2074
refseq|NC_008463.1|chromosome	peak224	2	6501.55	56.61934000000001	4011992	-146	4011738	4012158	+	PA14_45000	3	gcl	General function prediction only	PA1502	PA14_45000	IHMA87_03669	homolog_g1548	-183	4011789	4012209	-	PA14_44990	1		General function prediction only	PA1503	PA14_44990	IHMA87_03668	homolog_g1549
refseq|NC_008463.1|chromosome	peak74	2	5966.98	52.485535	1521951	-37	1521588	1522008	+	PA14_17700	2		"Translation, ribosomal structure and biogenesis"	PA3601	PA14_17700	IHMA87_01369	homolog_g3694	-207	1521724	1522144	-	PA14_17690	1		Amino acid transport and metabolism	PA3602	PA14_17690	IHMA87_01368	homolog_g3695
refseq|NC_008463.1|chromosome	peak61	1	5897.89	45.75526	1230861	-346	1230807	1231227	+	PA14_14430	1		Function unknown	PA3835	PA14_14430	IHMA87_01118	homolog_g3930
refseq|NC_008463.1|chromosome	peak24	1	5640.02	50.278815	511186	-180	510986	511406	-	PA14_05770	3	dht	Nucleotide transport and metabolism	PA0441	PA14_05770	IHMA87_00422	homolog_g459
refseq|NC_008463.1|chromosome	peak316	2	5587.28	49.940835	5465073	-102	5464775	5465195	+	PA14_61210	1	hprA	Coenzyme transport and metabolism	PA4626	PA14_61210	IHMA87_05087	homolog_g4742	-219	5464834	5465254	-	PA14_61200	2		"Intracellular trafficking, secretion, and vesicular transport"	PA4625	PA14_61200	IHMA87_05086	homolog_g4741
refseq|NC_008463.1|chromosome	peak138	1	5116.91	46.76624	2476645	-26	2476271	2476691	+	PA14_28770	1				PA14_28770		homolog_g6025
refseq|NC_008463.1|chromosome	peak89	2	4950.93	45.473185	1816872	-197	1816655	1817075	-	PA14_21020	7		"Secondary metabolites biosynthesis, transport and catabolism"	PA3327	PA14_21020		homolog_g3415	-285	1816757	1817177	+	PA14_21030	1		"Intracellular trafficking, secretion, and vesicular transport"	PA3326	PA14_21030	IHMA87_01612	homolog_g3414
refseq|NC_008463.1|chromosome	peak160	1	4924.83	45.520965	2783567	-39	2783508	2783928	-	PA14_31960	2	czcR	Signal transduction mechanisms	PA2523	PA14_31960	IHMA87_02628	homolog_g2578
refseq|NC_008463.1|chromosome	peak57	1	4389.94	41.732685	1107323	-135	1107058	1107478	+	PA14_12920	4		Inorganic ion transport and metabolism	PA3938	PA14_12920	IHMA87_01007	homolog_g4034
refseq|NC_008463.1|chromosome	peak189	1	3837.97	38.00745	3344692	-97	3344575	3344995	-	PA14_37570	1		Inorganic ion transport and metabolism	PA2083	PA14_37570		homolog_g2138
refseq|NC_008463.1|chromosome	peak7	1	3803.45	37.714485	156039	-125	155764	156184	+	PA14_01710	2	ahpC	"Posttranslational modification, protein turnover, chaperones"	PA0139	PA14_01710	IHMA87_00141	homolog_g151
refseq|NC_008463.1|chromosome	peak45	1	3721.91	34.30633	851528	-148	851360	851780	-	PA14_09900	1	piv	Function unknown	PA4175	PA14_09900	IHMA87_00753	homolog_g4271
refseq|NC_008463.1|chromosome	peak338	1	3621.02	36.109075	6020190	-62	6020108	6020528	-	PA14_67400	1		Amino acid transport and metabolism	PA5103	PA14_67400	IHMA87_05578	homolog_g5239
refseq|NC_008463.1|chromosome	peak220	1	3332.28	34.01216	3964352	-220	3964172	3964592	+	PA14_44520	2		Inorganic ion transport and metabolism	PA1541	PA14_44520	IHMA87_03633	homolog_g1588
refseq|NC_008463.1|chromosome	peak52	2	3158.9	33.150009999999995	956576	-235	956321	956741	-	PA14_11050	3		Function unknown	PA4087	PA14_11050	IHMA87_00837	homolog_g4183	-236	956412	956832	+	PA14_11060	2	cupB1	Cell motility	PA4086	PA14_11060		homolog_g4182
refseq|NC_008463.1|chromosome	peak193	1	3092.49	32.613685	3407800	-255	3407655	3408075	+	PA14_38200	1		Coenzyme transport and metabolism	PA2035	PA14_38200	IHMA87_03080	homolog_g2090
refseq|NC_008463.1|chromosome	peak122	2	2957.19	31.10649	2155132	-180	2154932	2155352	-	PA14_24650	1	rmf	"Translation, ribosomal structure and biogenesis"	PA3049	PA14_24650	IHMA87_01897	homolog_g3124	-282	2155014	2155434	+	PA14_24665	2				PA14_24665		homolog_g5998
refseq|NC_008463.1|chromosome	peak176	2	2914.16	30.976885000000003	3145304	-185	3145099	3145519	-	PA14_35370	1	ptxS	Transcription	PA2259	PA14_35370	IHMA87_02837	homolog_g2315	-377	3145281	3145701	+	PA14_35380	1	ptxR	Transcription	PA2258	PA14_35380	IHMA87_02838	homolog_g2314
refseq|NC_008463.1|chromosome	peak332	2	2675.22	29.17012	5931649	-68	5931561	5931981	-	PA14_66490	1		Transcription	PA5029	PA14_66490	IHMA87_05513	homolog_g5165	-110	5931359	5931779	+	PA14_66510	1		Carbohydrate transport and metabolism	PA5030	PA14_66510	IHMA87_05514	homolog_g5166
refseq|NC_008463.1|chromosome	peak3	1	2470.68	24.09098	64275	-390	64265	64685	+	PA14_00640	1	phzH	Amino acid transport and metabolism	PA0051	PA14_00640		homolog_g63
refseq|NC_008463.1|chromosome	peak198	2	2390.05	26.994235	3534879	-38	3534821	3535241	-	PA14_39650	4		Inorganic ion transport and metabolism	PA1922	PA14_39650	IHMA87_03198	homolog_g1977	-130	3534609	3535029	+	PA14_39660	1		"Secondary metabolites biosynthesis, transport and catabolism"	PA1921	PA14_39660		homolog_g1976
refseq|NC_008463.1|chromosome	peak304	1	2293.33	25.240695	5346231	-233	5346064	5346484	+	PA14_60040	2				PA14_60040	IHMA87_04991	homolog_g6368
refseq|NC_008463.1|chromosome	peak6	1	2232.08	22.17923	141410	-229	141161	141581	-	PA14_01500	1		Transcription	PA0123	PA14_01500	IHMA87_00126	homolog_g135
refseq|NC_008463.1|chromosome	peak362	1	2190.3	25.424105	6532624	-171	6532433	6532853	-	PA14_73370	4	gidA	"Cell cycle control, cell division, chromosome partitioning"	PA5565	PA14_73370	IHMA87_06113	homolog_g5717
refseq|NC_008463.1|chromosome	peak328	1	2068.18	23.137655	5749037	-123	5748760	5749180	+	PA14_64530	1		Function unknown	PA4881	PA14_64530	IHMA87_05370	homolog_g5015
refseq|NC_008463.1|chromosome	peak255	3	2050.24	22.369785	4587622	-13	4587589	4588009	-	PA14_51610	1		Function unknown	PA0980	PA14_51610		homolog_g1021	-219	4587441	4587861	+	PA14_51620	2				PA14_51620		homolog_g6216	-334	4587268	4587688	-	PA14_51600	1		Function unknown	PA0981	PA14_51600	IHMA87_04985	homolog_g1022
refseq|NC_008463.1|chromosome	peak123	1	2040.51	24.27272	2160044	-130	2159774	2160194	+	PA14_24710	2	rocA2	Transcription	PA3045	PA14_24710	IHMA87_01902	homolog_g3120
refseq|NC_008463.1|chromosome	peak183	2	2035.05	23.944175	3188213	-52	3187865	3188285	+	PA14_35830	1				PA14_35830		homolog_g6116	-132	3188061	3188481	-	PA14_35820	1				PA14_35820	IHMA87_03161	homolog_g6115
refseq|NC_008463.1|chromosome	peak55	1	1924.58	22.88202	977623	-82	977305	977725	+	PA14_11240	1		Transcription	PA4070	PA14_11240	IHMA87_00854	homolog_g4166
refseq|NC_008463.1|chromosome	peak360	2	1749.34	21.52191	6504841	-34	6504787	6505207	-	PA14_73040	1	amiA	Cell wall/membrane/envelope biogenesis	PA5538	PA14_73040	IHMA87_06082	homolog_g5690	-66	6504507	6504927	+	PA14_73050	3		Function unknown	PA5539	PA14_73050	IHMA87_06083	homolog_g5691
refseq|NC_008463.1|chromosome	peak96	1	1700.76	20.921615	1922907	-212	1922675	1923095	-	PA14_22080	1				PA14_22080		homolog_g5959
refseq|NC_008463.1|chromosome	peak235	1	1576.8	18.75689	4279087	-123	4278944	4279364	-	PA14_48060	1	aprA	"Secondary metabolites biosynthesis, transport and catabolism"	PA1249	PA14_48060	IHMA87_03984	homolog_g1293
refseq|NC_008463.1|chromosome	peak148	1	1548.26	19.94293	2599484	-357	2599107	2599527	-	PA14_30020	13	nuoA	Energy production and conversion	PA2637	PA14_30020	IHMA87_02479	homolog_g2698
refseq|NC_008463.1|chromosome	peak219	1	1339.55	17.936799999999998	3963234	-93	3962927	3963347	+	PA14_44510	1		General function prediction only	PA1542	PA14_44510	IHMA87_03632	homolog_g1589
refseq|NC_008463.1|chromosome	peak318	1	1318.35	17.81764	5502012	-89	5501903	5502323	-	PA14_61650	1	pagL	Function unknown	PA4661	PA14_61650	IHMA87_05120	homolog_g4777
refseq|NC_008463.1|chromosome	peak292	1	1289.63	17.69544	5270157	-16	5269773	5270193	+	PA14_59190	1				PA14_59190		homolog_g6293
refseq|NC_008463.1|chromosome	peak206	1	1274.11	17.36434	3676054	-136	3675898	3676318	-	PA14_41210	1	hupB	"Replication, recombination and repair"	PA1804	PA14_41210	IHMA87_03324	homolog_g1858
refseq|NC_008463.1|chromosome	peak128	2	1265.68	17.369480000000003	2256677	-107	2256550	2256970	-	PA14_25840	1		Energy production and conversion	PA2953	PA14_25840	IHMA87_02017	homolog_g3026	-214	2256491	2256911	+	PA14_25860	2	etfB	Energy production and conversion	PA2952	PA14_25860	IHMA87_02018	homolog_g3025
refseq|NC_008463.1|chromosome	peak275	2	1244.07	17.060385	4946473	-151	4946302	4946722	-	PA14_55580	1	hemO	Inorganic ion transport and metabolism	PA0672	PA14_55580	IHMA87_04573	homolog_g698	-155	4946228	4946648	+	PA14_55590	3		Function unknown	PA0671	PA14_55590	IHMA87_04574	homolog_g697
refseq|NC_008463.1|chromosome	peak103	1	1215.88	16.783430000000003	1938935	-135	1938780	1939200	-	PA14_22260	1				PA14_22260		homolog_g5974
refseq|NC_008463.1|chromosome	peak119	2	1170.02	16.498375	2084776	-92	2084468	2084888	+	PA14_23990	9	xcpR	Cell motility	PA3103	PA14_23990	IHMA87_01842	homolog_g3181	-128	2084628	2085048	-	PA14_23980	2	xcpP	Function unknown	PA3104	PA14_23980	IHMA87_01841	homolog_g3182
refseq|NC_008463.1|chromosome	peak293	1	1121.15	14.746355	5275179	-145	5274924	5275344	+	PA14_59220	1	pyoS5	Function unknown	PA0985	PA14_59220		homolog_g1026
refseq|NC_008463.1|chromosome	peak175	3	1114.23	16.05151	3086171	-88	3086063	3086483	-	PA14_34740	1		Function unknown	PA2311	PA14_34740		homolog_g2367	-202	3085973	3086393	+	PA14_34750	4		"Secondary metabolites biosynthesis, transport and catabolism"	PA2310	PA14_34750		homolog_g2366	-301	3085850	3086270	-	PA14_34730	1		Transcription	PA2312	PA14_34730		homolog_g2368
refseq|NC_008463.1|chromosome	peak214	2	1075.84	15.680475	3869934	-117	3869797	3870217	-	PA14_43430	2		Transcription	PA1630	PA14_43430	IHMA87_03539	homolog_g1679	-125	3869659	3870079	+	PA14_43440	2		Lipid transport and metabolism	PA1629	PA14_43440	IHMA87_03540	homolog_g1678
refseq|NC_008463.1|chromosome	peak102	1	967.6	13.970765	1936466	-362	1936084	1936504	-	PA14_22220	2				PA14_22220		homolog_g5970
refseq|NC_008463.1|chromosome	peak147	1	960.55	14.399945	2565814	-154	2565640	2566060	-	PA14_29590	1	mvaU	Function unknown	PA2667	PA14_29590	IHMA87_02442	homolog_g2728
refseq|NC_008463.1|chromosome	peak179	1	956.52	7.624575	3176704	-89	3176595	3177015	-	PA14_35720	1				PA14_35720		homolog_g6105
refseq|NC_008463.1|chromosome	peak327	2	951.49	14.293335	5694569	-61	5694488	5694908	-	PA14_63890	1		General function prediction only	PA4832	PA14_63890	IHMA87_05319	homolog_g4966	-170	5694339	5694759	+	PA14_63900	1		General function prediction only	PA4833	PA14_63900	IHMA87_05320	homolog_g4967
refseq|NC_008463.1|chromosome	peak80	1	856.7	13.354885	1635354	-121	1635213	1635633	-	PA14_18960	1				PA14_18960		homolog_g5948
refseq|NC_008463.1|chromosome	peak315	1	852.79	13.46435	5403339	-104	5403215	5403635	-	PA14_60600	1	rtcR	Signal transduction mechanisms	PA4581	PA14_60600	IHMA87_05042	homolog_g4696
refseq|NC_008463.1|chromosome	peak108	2	818.21	12.996100000000002	2000106	-53	1999759	2000179	+	PA14_23070	3	zwf	Carbohydrate transport and metabolism	PA3183	PA14_23070	IHMA87_01763	homolog_g3266	-134	1999952	2000372	-	PA14_23060	1		Transcription	PA3184	PA14_23060	IHMA87_01762	homolog_g3267
refseq|NC_008463.1|chromosome	peak43	2	816.49	12.99037	830856	-49	830505	830925	+	PA14_09680	2	bfiS	Signal transduction mechanisms	PA4197	PA14_09680	IHMA87_00738	homolog_g4293	-197	830639	831059	-	PA14_09660	2		"Secondary metabolites biosynthesis, transport and catabolism"	PA4198	PA14_09660	IHMA87_00737	homolog_g4294
refseq|NC_008463.1|chromosome	peak13	2	785.97	11.74275	278332	-178	278110	278530	+	PA14_03163	2				PA14_03163		homolog_g5849	-397	277915	278335	-	PA14_03160	1		Function unknown	PA0256	PA14_03160		homolog_g269
refseq|NC_008463.1|chromosome	peak283	2	767.68	12.112535	5007130	-118	5006848	5007268	+	PA14_56070	1	mvaT	Function unknown	PA4315	PA14_56070	IHMA87_04617	homolog_g4422	-142	5006968	5007388	-	PA14_56060	1	purU1	Nucleotide transport and metabolism	PA4314	PA14_56060	IHMA87_04616	homolog_g4421
refseq|NC_008463.1|chromosome	peak17	1	739.08	11.98551	307767	-101	307646	308066	-	PA14_03360	2				PA14_03360		homolog_g5862
refseq|NC_008463.1|chromosome	peak246	2	717.64	12.02697	4444360	-198	4444142	4444562	-	PA14_49970	1		Defense mechanisms	PA1113	PA14_49970	IHMA87_04091	homolog_g1157	-273	4444233	4444653	+	PA14_49990	1				PA14_49990	IHMA87_04092	homolog_g6204
refseq|NC_008463.1|chromosome	peak230	2	638.12	11.057395	4146084	-53	4145737	4146157	+	PA14_46570	3				PA14_46570		homolog_g6179	-219	4145845	4146265	-	PA14_46560	1				PA14_46560		homolog_g6178
refseq|NC_008463.1|chromosome	peak297	1	618.13	10.25189	5303461	-24	5303085	5303505	+	PA14_59590	1				PA14_59590		homolog_g6326
refseq|NC_008463.1|chromosome	peak330	2	594.71	10.679595	5784729	-249	5784460	5784880	-	PA14_64900	1		Amino acid transport and metabolism	PA4913	PA14_64900	IHMA87_05402	homolog_g5047	-371	5784700	5785120	+	PA14_64910	2		Transcription	PA4914	PA14_64910	IHMA87_05403	homolog_g5048
refseq|NC_008463.1|chromosome	peak140	1	579.34	10.4859	2478963	-316	2478879	2479299	+	PA14_28800	1				PA14_28800		homolog_g6028
refseq|NC_008463.1|chromosome	peak5	1	562.44	10.2766	125007	-286	124893	125313	+	PA14_01290	4	coxB	Energy production and conversion	PA0105	PA14_01290	IHMA87_00108	homolog_g117
refseq|NC_008463.1|chromosome	peak177	1	549.91	9.487505	3174881	-334	3174527	3174947	-	PA14_35690	7	pslE	Cell wall/membrane/envelope biogenesis	PA2235	PA14_35690	IHMA87_02861	homolog_g2291
refseq|NC_008463.1|chromosome	peak184	1	537.17	10.03291	3190809	-179	3190588	3191008	+	PA14_35860	3				PA14_35860		homolog_g6119
refseq|NC_008463.1|chromosome	peak247	1	489.1	9.42729	4462439	-95	4462324	4462744	-	PA14_50220	3	fleQ	Signal transduction mechanisms	PA1097	PA14_50220	IHMA87_04108	homolog_g1140
refseq|NC_008463.1|chromosome	peak208	1	468.67	9.185155	3740474	-50	3740404	3740824	-	PA14_41870	1	cysB	Transcription	PA1754	PA14_41870	IHMA87_03451	homolog_g1803
refseq|NC_008463.1|chromosome	peak290	1	460.75	8.577955000000001	5234011	-268	5233879	5234299	+	PA14_58750	5	pilB	"Intracellular trafficking, secretion, and vesicular transport"	PA4526	PA14_58750	IHMA87_04867	homolog_g4637
refseq|NC_008463.1|chromosome	peak51	2	457.29	8.976275000000001	918373	-84	918269	918689	-	PA14_10650	3		"Secondary metabolites biosynthesis, transport and catabolism"	PA4121	PA14_10650	IHMA87_00800	homolog_g4217	-136	918109	918529	+	PA14_10660	1		Transcription	PA4120	PA14_10660	IHMA87_00801	homolog_g4216
refseq|NC_008463.1|chromosome	peak90	1	447.52	8.973849999999999	1841970	-91	1841661	1842081	+	PA14_21280	2		Function unknown	PA3305	PA14_21280	IHMA87_01635	homolog_g3392
refseq|NC_008463.1|chromosome	peak209	1	435.14	8.842234999999999	3745449	-51	3745100	3745520	+	PA14_41960	1		Function unknown	PA1747	PA14_41960	IHMA87_03458	homolog_g1796
refseq|NC_008463.1|chromosome	peak329	2	428.21	8.77957	5774350	-107	5774057	5774477	+	PA14_64800	2	vanA	General function prediction only	PA4904	PA14_64800	IHMA87_05394	homolog_g5038	-272	5774058	5774478	-	PA14_64790	1		Carbohydrate transport and metabolism	PA4903	PA14_64790	IHMA87_05393	homolog_g5037
refseq|NC_008463.1|chromosome	peak339	2	417.68	8.57109	6021678	-32	6021310	6021730	+	PA14_67440	1		General function prediction only	PA5106	PA14_67440	IHMA87_05581	homolog_g5242	-69	6021589	6022009	-	PA14_67420	2	hutC	Transcription	PA5105	PA14_67420	IHMA87_05580	homolog_g5241
refseq|NC_008463.1|chromosome	peak215	2	392.35	8.314545	3922931	-166	3922745	3923165	-	PA14_44060	4	sdhC	Energy production and conversion	PA1581	PA14_44060	IHMA87_03590	homolog_g1630	-183	3922714	3923134	+	PA14_44070	1	gltA	Energy production and conversion	PA1580	PA14_44070	IHMA87_03591	homolog_g1629
refseq|NC_008463.1|chromosome	peak170	1	384.48	8.215530000000001	2910738	-121	2910597	2911017	-	PA14_33260	1	pvdS	Transcription	PA2426	PA14_33260	IHMA87_02722	homolog_g2481
refseq|NC_008463.1|chromosome	peak0	1	381.5	8.18407	110	-373	83	503	+	PA14_00010	4	dnaA	"Replication, recombination and repair"	PA0001	PA14_00010	IHMA87_00001	homolog_g13
refseq|NC_008463.1|chromosome	peak187	1	380.2	8.15694	3282143	-44	3281787	3282207	+	PA14_36830	1		Function unknown	PA2145	PA14_36830	IHMA87_03002	homolog_g2201
refseq|NC_008463.1|chromosome	peak65	1	379.36	8.149135	1334560	-268	1334428	1334848	+	PA14_15700	1		Amino acid transport and metabolism	PA3766	PA14_15700	IHMA87_01188	homolog_g3860
refseq|NC_008463.1|chromosome	peak261	1	374.84	8.030995	4679611	-186	4679405	4679825	-	PA14_52790	6	aotJ	Amino acid transport and metabolism	PA0888	PA14_52790	IHMA87_04365	homolog_g924
refseq|NC_008463.1|chromosome	peak53	1	356.84	7.87785	958160	-320	958080	958500	+	PA14_11080	4	cupB3	"Intracellular trafficking, secretion, and vesicular transport"	PA4084	PA14_11080	IHMA87_00840	homolog_g4180
refseq|NC_008463.1|chromosome	peak237	2	349.14	7.68501	4306091	-40	4306031	4306451	-	PA14_48420	1		Transcription	PA1226	PA14_48420	IHMA87_04001	homolog_g1270	-66	4305757	4306177	+	PA14_48440	1		General function prediction only	PA1225	PA14_48440	IHMA87_04002	homolog_g1269
refseq|NC_008463.1|chromosome	peak63	2	348.89	7.68505	1303767	-44	1303703	1304123	-	PA14_15360	1				PA14_15360		homolog_g5917	-285	1303652	1304072	+	PA14_15380	2				PA14_15380		homolog_g5919
refseq|NC_008463.1|chromosome	peak126	1	317.86	7.11458	2236998	-26	2236624	2237044	+	PA14_25580	3	rluC	"Translation, ribosomal structure and biogenesis"	PA2975	PA14_25580	IHMA87_01994	homolog_g3049
refseq|NC_008463.1|chromosome	peak66	1	309.12	7.267720000000001	1336169	-41	1335810	1336230	+	PA14_15710	1		Function unknown	PA3765	PA14_15710	IHMA87_01189	homolog_g3859
refseq|NC_008463.1|chromosome	peak157	1	306.69	7.176655	2691984	16	2691980	2692400	-	PA14_30970	1				PA14_30970		homolog_g6054
refseq|NC_008463.1|chromosome	peak42	2	291.69	6.9991	823738	-13	823705	824125	-	PA14_09570	1		Transcription	PA4203	PA14_09570	IHMA87_00732	homolog_g4299	-95	823433	823853	+	PA14_09580	1		General function prediction only	PA4202	PA14_09580	IHMA87_00733	homolog_g4298
refseq|NC_008463.1|chromosome	peak354	2	287.86	6.945115	6392800	-84	6392484	6392904	+	PA14_71750	1		Transcription	PA5437	PA14_71750	IHMA87_05969	homolog_g5587	-130	6392650	6393070	-	PA14_71740	2		Lipid transport and metabolism	PA5436	PA14_71740	IHMA87_05968	homolog_g5586
refseq|NC_008463.1|chromosome	peak204	1	260.54	6.518465000000001	3627075	-63	3626992	3627412	-	PA14_40630	1		"Posttranslational modification, protein turnover, chaperones"	PA1847	PA14_40630	IHMA87_03274	homolog_g1902
refseq|NC_008463.1|chromosome	peak111	1	258.9	6.49549	2028039	-45	2027684	2028104	+	PA14_23370	2				PA14_23370		homolog_g5987
refseq|NC_008463.1|chromosome	peak358	1	244.85	6.33862	6468431	-116	6468147	6468567	+	PA14_72620	3		Inorganic ion transport and metabolism	PA5503	PA14_72620	IHMA87_06047	homolog_g5655
refseq|NC_008463.1|chromosome	peak27	1	239.25	5.948675	638051	-311	637720	638140	-	PA14_07430	1		Function unknown	PA0572	PA14_07430	IHMA87_00549	homolog_g592
refseq|NC_008463.1|chromosome	peak131	1	221.25	5.97839	2352398	-93	2352091	2352511	+	PA14_27070	1		Function unknown	PA2864	PA14_27070	IHMA87_02101	homolog_g2936
refseq|NC_008463.1|chromosome	peak234	2	211.3	5.824465	4240432	-24	4240388	4240808	-	PA14_47610	1		Transcription	PA1283	PA14_47610	IHMA87_03948	homolog_g1328	-95	4240127	4240547	+	PA14_47640	1		General function prediction only	PA1282	PA14_47640	IHMA87_03949	homolog_g1327
refseq|NC_008463.1|chromosome	peak79	1	206.64	5.776745	1620388	-299	1620287	1620707	+	PA14_18800	1		Inorganic ion transport and metabolism	PA3520	PA14_18800		homolog_g3611
refseq|NC_008463.1|chromosome	peak8	1	201.43	5.657905	173506	-118	173224	173644	+	PA14_01900	2	pcaH	"Secondary metabolites biosynthesis, transport and catabolism"	PA0153	PA14_01900	IHMA87_00155	homolog_g165
refseq|NC_008463.1|chromosome	peak225	1	196.87	5.625305000000001	4023414	-57	4023071	4023491	+	PA14_45110	1	cysP	Inorganic ion transport and metabolism	PA1493	PA14_45110	IHMA87_03678	homolog_g1539
refseq|NC_008463.1|chromosome	peak333	2	171.87	5.2593700000000005	5952162	-59	5952083	5952503	-	PA14_66660	8	pilM	Cell motility	PA5044	PA14_66660	IHMA87_05526	homolog_g5180	-126	5951888	5952308	+	PA14_66670	1	ponA	Cell wall/membrane/envelope biogenesis	PA5045	PA14_66670	IHMA87_05527	homolog_g5181
refseq|NC_008463.1|chromosome	peak202	1	164.32	5.133705	3563637	-52	3563289	3563709	+	PA14_39990	2		Lipid transport and metabolism	PA1897	PA14_39990	IHMA87_03221	homolog_g1952
refseq|NC_008463.1|chromosome	peak303	2	160.61	5.05811	5341224	-76	5341128	5341548	-	PA14_59970	1				PA14_59970		homolog_g6361	-133	5340957	5341377	+	PA14_59980	2				PA14_59980		homolog_g6362
refseq|NC_008463.1|chromosome	peak117	1	157.77	5.052635	2053698	-25	2053323	2053743	+	PA14_23590	2	sawR	Transcription	PA3133	PA14_23590	IHMA87_01810	homolog_g3211
refseq|NC_008463.1|chromosome	peak105	1	157.56	5.038835000000001	1957117	-100	1956817	1957237	+	PA14_22490	1	azoR3	Lipid transport and metabolism	PA3223	PA14_22490	IHMA87_01721	homolog_g3306
refseq|NC_008463.1|chromosome	peak162	2	157.53	5.03332	2839433	-53	2839086	2839506	+	PA14_32700	1		Transcription	PA2469	PA14_32700	IHMA87_02681	homolog_g2524	-72	2839341	2839761	-	PA14_32690	2	gtdA	"Secondary metabolites biosynthesis, transport and catabolism"	PA2470	PA14_32690	IHMA87_02680	homolog_g2525
refseq|NC_008463.1|chromosome	peak289	2	150.04	4.74039	5219688	-105	5219563	5219983	-	PA14_58570	1		Inorganic ion transport and metabolism	PA4514	PA14_58570		homolog_g4624	-113	5219401	5219821	+	PA14_58580	2		Function unknown	PA4515	PA14_58580	IHMA87_04837	homolog_g4625
refseq|NC_008463.1|chromosome	peak84	1	134.43	4.65266	1688443	-94	1688137	1688557	+	PA14_19530	1		General function prediction only	PA3446	PA14_19530		homolog_g3537
refseq|NC_008463.1|chromosome	peak75	2	133.09	4.63153	1545280	-76	1545184	1545604	-	PA14_17980	2	glpF	Carbohydrate transport and metabolism	PA3581	PA14_17980	IHMA87_01390	homolog_g3674	-189	1545069	1545489	+	PA14_17990	1		Function unknown	PA3580	PA14_17990	IHMA87_01391	homolog_g3673
refseq|NC_008463.1|chromosome	peak347	1	130.74	4.58811	6228318	-76	6227994	6228414	+	PA14_69850	1		Cell wall/membrane/envelope biogenesis	PA5291	PA14_69850		homolog_g5435
refseq|NC_008463.1|chromosome	peak121	2	121.84	4.434419999999999	2148011	-49	2147660	2148080	+	PA14_24580	1		Transcription	PA3056	PA14_24580	IHMA87_01890	homolog_g3131	-77	2147914	2148334	-	PA14_24570	1		Function unknown	PA3057	PA14_24570	IHMA87_01889	homolog_g3132
