## Supplementary Dataset 2 for "Determination of the Two-Component Systems regulatory network reveals core and accessory regulations across *Pseudomonas aeruginosa* lineages": CS36_PprB-PA4296_PAO1.tab

chrom	peakID	number_of_putative_targets	log(qvalue)	fold_enrichment	summit_position	dist_to_ATG_target1	prom_start_1	prom_end_1	strand_1	first_gene_ID_1	number_of_genes_in_operon_1	name_1	COG_1	PAO1_ID_1	PA14_ID_1	IHMA87_ID_1	homolog_group_1	putative_target_2
refseq|NC_002516.2|chromosome	peak210	2	49888.16	150.22968500000002	4830849	-115	4830564	4830984	+	PA4306	1	flp	"Intracellular trafficking, secretion, and vesicular transport"	PA4306	PA14_55940	IHMA87_04607	homolog_g4413	-295	4830534	4830954	-	PA4305	7	rcpC	"Intracellular trafficking, secretion, and vesicular transport"	PA4305	PA14_55930	IHMA87_04606	homolog_g4412
refseq|NC_002516.2|chromosome	peak183	1	35310.44	133.66758	4102694	-74	4102368	4102788	+	PA3662	1		Function unknown	PA3662	PA14_16990		homolog_g3756
refseq|NC_002516.2|chromosome	peak127	2	31359.55	106.801555	2934407	-19	2934368	2934788	-	PA2591	1		Transcription	PA2591	PA14_30580		homolog_g2651	-134	2934141	2934561	+	PA2592	1		Amino acid transport and metabolism	PA2592	PA14_30570	IHMA87_02515	homolog_g2652
refseq|NC_002516.2|chromosome	peak39	1	29426.13	97.29061	1087508	-335	1087443	1087863	+	PA1004	1	nadA	Coenzyme transport and metabolism	PA1004	PA14_51330	IHMA87_04223	homolog_g1045
refseq|NC_002516.2|chromosome	peak123	1	27853.08	107.29337	2780690	-76	2780594	2781014	-	PA2463	2		"Intracellular trafficking, secretion, and vesicular transport"	PA2463	PA14_32780		homolog_g2518
refseq|NC_002516.2|chromosome	peak209	1	26384.68	94.47011	4820445	-87	4820132	4820552	+	PA4296	1	pprB	Transcription	PA4296	PA14_55810	IHMA87_04597	homolog_g4403
refseq|NC_002516.2|chromosome	peak218	1	26041.58	94.56711	5214850	-241	5214691	5215111	+	PA4648	3		Function unknown	PA4648	PA14_61500		homolog_g4764
refseq|NC_002516.2|chromosome	peak235	1	21317.54	69.39317	5805039	-167	5804806	5805226	+	PA5157	4		Transcription	PA5157	PA14_68110	IHMA87_05637	homolog_g5295
refseq|NC_002516.2|chromosome	peak200	1	20208.49	85.384805	4632418	-59	4632077	4632497	+	PA4141	1		Function unknown	PA4141	PA14_10360		homolog_g4237
refseq|NC_002516.2|chromosome	peak1	1	19434.63	83.82075499999999	40951	-162	40713	41133	+	PA0040	2		"Intracellular trafficking, secretion, and vesicular transport"	PA0040	PA14_00490	IHMA87_00042	homolog_g52
refseq|NC_002516.2|chromosome	peak171	2	19272.34	83.503715	3730372	-185	3730157	3730577	+	PA3327	7		"Secondary metabolites biosynthesis, transport and catabolism"	PA3327	PA14_21020		homolog_g3415	-296	3730056	3730476	-	PA3326	1		"Intracellular trafficking, secretion, and vesicular transport"	PA3326	PA14_21030	IHMA87_01612	homolog_g3414
refseq|NC_002516.2|chromosome	peak90	2	17621.4	77.72272	2212600	-77	2212277	2212697	+	PA2020	1		Transcription	PA2020	PA14_38380	IHMA87_03097	homolog_g2075	-88	2212492	2212912	-	PA2019	2		Cell wall/membrane/envelope biogenesis	PA2019	PA14_38395	IHMA87_03098	homolog_g2074
refseq|NC_002516.2|chromosome	peak229	2	14974.88	68.51374000000001	5660246	-65	5660161	5660581	-	PA5029	1		Transcription	PA5029	PA14_66490	IHMA87_05513	homolog_g5165	-111	5659957	5660377	+	PA5030	1		Carbohydrate transport and metabolism	PA5030	PA14_66510	IHMA87_05514	homolog_g5166
refseq|NC_002516.2|chromosome	peak180	2	13940.54	57.99827	4036049	-28	4036001	4036421	-	PA3601	2		"Translation, ribosomal structure and biogenesis"	PA3601	PA14_17700	IHMA87_01369	homolog_g3694	-216	4035865	4036285	+	PA3602	1		Amino acid transport and metabolism	PA3602	PA14_17690	IHMA87_01368	homolog_g3695
refseq|NC_002516.2|chromosome	peak125	1	13046.59	55.261655	2843786	-32	2843418	2843838	+	PA2523	2	czcR	Signal transduction mechanisms	PA2523	PA14_31960	IHMA87_02628	homolog_g2578
refseq|NC_002516.2|chromosome	peak155	1	12588.3	50.181655	3526870	-192	3526658	3527078	-	PA3141	1	wbpM	Carbohydrate transport and metabolism	PA3141	PA14_23470	IHMA87_01797	homolog_g3224
refseq|NC_002516.2|chromosome	peak193	2	12316.11	59.69791	4418034	-100	4417914	4418334	-	PA3939	1		Function unknown	PA3939			homolog_g4035	-269	4417903	4418323	+	PA3940	1		"Replication, recombination and repair"	PA3940	PA14_12900	IHMA87_01006	homolog_g4036
refseq|NC_002516.2|chromosome	peak136	1	12291.59	38.23388	3152117	-387	3152104	3152524	+	PA2795	1		"Translation, ribosomal structure and biogenesis"	PA2795	PA14_27980	IHMA87_02276	homolog_g2862
refseq|NC_002516.2|chromosome	peak232	1	11922.6	57.52788	5747929	-58	5747851	5748271	-	PA5103	1		Amino acid transport and metabolism	PA5103	PA14_67400	IHMA87_05578	homolog_g5239
refseq|NC_002516.2|chromosome	peak146	2	10383.71	53.32603	3414219	-182	3414001	3414421	+	PA3049	1	rmf	"Translation, ribosomal structure and biogenesis"	PA3049	PA14_24650	IHMA87_01897	homolog_g3124	-279	3413920	3414340	-	PA3048	1		"Replication, recombination and repair"	PA3048		IHMA87_01899	homolog_g3123
refseq|NC_002516.2|chromosome	peak192	1	10358.45	51.418115	4416932	-123	4416789	4417209	-	PA3938	4		Inorganic ion transport and metabolism	PA3938	PA14_12920	IHMA87_01007	homolog_g4034
refseq|NC_002516.2|chromosome	peak83	2	9316.93	46.865255000000005	2036258	-183	2036041	2036461	+	PA1874	4		Cell wall/membrane/envelope biogenesis	PA1874	PA14_40260		homolog_g1929	-318	2035920	2036340	-	PA1873	1		Inorganic ion transport and metabolism	PA1873	PA14_40270		homolog_g1928
refseq|NC_002516.2|chromosome	peak101	1	8598.75	44.30734	2443071	-90	2442761	2443181	+	PA2221	1		"Replication, recombination and repair"	PA2221			homolog_g2277
refseq|NC_002516.2|chromosome	peak106	1	8579.85	35.758435000000006	2451327	-380	2451307	2451727	+	PA2229	2		Function unknown	PA2229		IHMA87_02879	homolog_g2285
refseq|NC_002516.2|chromosome	peak215	1	8390.62	43.976925	5069173	-166	5068987	5069407	-	PA4524.1	1		Function unknown	PA4524.1		IHMA87_04863	homolog_g4635
refseq|NC_002516.2|chromosome	peak217	2	7984.8	43.31757	5193104	-92	5192796	5193216	+	PA4626	1	hprA	Coenzyme transport and metabolism	PA4626	PA14_61210	IHMA87_05087	homolog_g4742	-229	5192855	5193275	-	PA4625	2		"Intracellular trafficking, secretion, and vesicular transport"	PA4625	PA14_61200	IHMA87_05086	homolog_g4741
refseq|NC_002516.2|chromosome	peak69	1	7501.21	34.076535	1679168	-216	1678932	1679352	-	PA1541	2		Inorganic ion transport and metabolism	PA1541	PA14_44520	IHMA87_03633	homolog_g1588
refseq|NC_002516.2|chromosome	peak7	1	7484.93	39.196375	158074	-125	157799	158219	+	PA0139	2	ahpC	"Posttranslational modification, protein turnover, chaperones"	PA0139	PA14_01710	IHMA87_00141	homolog_g151
refseq|NC_002516.2|chromosome	peak96	1	7376.31	39.994745	2291691	-100	2291391	2291811	+	PA2083	1		Inorganic ion transport and metabolism	PA2083	PA14_37570		homolog_g2138
refseq|NC_002516.2|chromosome	peak195	1	7285.49	41.863405	4548850	-79	4548751	4549171	-	PA4070	1		Transcription	PA4070	PA14_11240	IHMA87_00854	homolog_g4166
refseq|NC_002516.2|chromosome	peak33	2	7254.94	27.813505	1062580	-211	1062349	1062769	-	PA0979	2		"Replication, recombination and repair"	PA0979			homolog_g1020	-341	1062521	1062941	+	PA0981	1		Function unknown	PA0981	PA14_51600	IHMA87_04985	homolog_g1022
refseq|NC_002516.2|chromosome	peak92	1	6310.06	36.156815	2226391	-247	2226124	2226544	-	PA2035	1		Coenzyme transport and metabolism	PA2035	PA14_38200	IHMA87_03080	homolog_g2090
refseq|NC_002516.2|chromosome	peak44	1	6129.76	21.53629	1243603	9	1243194	1243614	+	PA1150	2	pys2	Function unknown	PA1150		IHMA87_04067	homolog_g1194
refseq|NC_002516.2|chromosome	peak14	2	6047.75	23.32206	559347	-269	559058	559478	-	PA0499	3		"Intracellular trafficking, secretion, and vesicular transport"	PA0499			homolog_g518	-297	559244	559664	+	PA0500	5	bioB	Coenzyme transport and metabolism	PA0500	PA14_06500	IHMA87_00476	homolog_g519
refseq|NC_002516.2|chromosome	peak247	2	5951.92	36.06725	6231603	-41	6231542	6231962	-	PA5538	1	amiA	Cell wall/membrane/envelope biogenesis	PA5538	PA14_73040	IHMA87_06082	homolog_g5690	-59	6231262	6231682	+	PA5539	3		Function unknown	PA5539	PA14_73050	IHMA87_06083	homolog_g5691
refseq|NC_002516.2|chromosome	peak100	2	5395.12	26.67894	2441730	-41	2441371	2441791	+	PA2220	1		Transcription	PA2220			homolog_g2276	-175	2441535	2441955	-	PA2219	1	opdE	Carbohydrate transport and metabolism	PA2219			homolog_g2275
refseq|NC_002516.2|chromosome	peak52	1	5246.05	31.718065000000003	1349026	-390	1349016	1349436	+	PA1245	1		Function unknown	PA1245	PA14_48140	IHMA87_03988	homolog_g1289
refseq|NC_002516.2|chromosome	peak202	1	4932.08	27.30104	4671167	-152	4670919	4671339	+	PA4175	1	piv	Function unknown	PA4175	PA14_09900	IHMA87_00753	homolog_g4271
refseq|NC_002516.2|chromosome	peak132	1	4841.56	29.980495	3016113	-133	3015846	3016266	+	PA2667	1	mvaU	Function unknown	PA2667	PA14_29590	IHMA87_02442	homolog_g2728
refseq|NC_002516.2|chromosome	peak108	2	4833.04	29.801070000000003	2487660	-196	2487456	2487876	+	PA2259	1	ptxS	Transcription	PA2259	PA14_35370	IHMA87_02837	homolog_g2315	-367	2487273	2487693	-	PA2258	1	ptxR	Transcription	PA2258	PA14_35380	IHMA87_02838	homolog_g2314
refseq|NC_002516.2|chromosome	peak37	2	4763.8	22.50977	1067949	-132	1067797	1068217	-	PA0985	1	pyoS5	Function unknown	PA0985	PA14_59220		homolog_g1026	-244	1067793	1068213	+	PA0986	1		"Replication, recombination and repair"	PA0986	PA14_03180	IHMA87_04898	homolog_g1027
refseq|NC_002516.2|chromosome	peak87	2	4477.51	28.504425	2097465	-26	2097091	2097511	+	PA1922	4		Inorganic ion transport and metabolism	PA1922	PA14_39650	IHMA87_03198	homolog_g1977	-142	2097303	2097723	-	PA1921	1		"Secondary metabolites biosynthesis, transport and catabolism"	PA1921	PA14_39660		homolog_g1976
refseq|NC_002516.2|chromosome	peak70	1	4298.38	27.961015	1680291	-94	1680177	1680597	-	PA1542	1		General function prediction only	PA1542	PA14_44510	IHMA87_03632	homolog_g1589
refseq|NC_002516.2|chromosome	peak224	2	3575.34	24.77754	5423930	-62	5423848	5424268	-	PA4832	1		General function prediction only	PA4832	PA14_63890	IHMA87_05319	homolog_g4966	-169	5423699	5424119	+	PA4833	1		General function prediction only	PA4833	PA14_63900	IHMA87_05320	homolog_g4967
refseq|NC_002516.2|chromosome	peak36	1	3518.8	18.550595	1065928	-42	1065570	1065990	+	PA0984	1		Function unknown	PA0984	PA14_59230		homolog_g1025
refseq|NC_002516.2|chromosome	peak121	1	3406.29	18.93776	2761004	-385	2760599	2761019	-	PA2460	1		Function unknown	PA2460			homolog_g2515
refseq|NC_002516.2|chromosome	peak12	1	3094.64	21.34547	496440	-185	496235	496655	-	PA0441	3	dht	Nucleotide transport and metabolism	PA0441	PA14_05770	IHMA87_00422	homolog_g459
refseq|NC_002516.2|chromosome	peak4	1	3040.29	17.383585000000004	65932	-371	65903	66323	+	PA0051	1	phzH	Amino acid transport and metabolism	PA0051	PA14_00640		homolog_g63
refseq|NC_002516.2|chromosome	peak150	2	2815.52	21.084515000000003	3483505	-83	3483402	3483822	-	PA3103	9	xcpR	Cell motility	PA3103	PA14_23990	IHMA87_01842	homolog_g3181	-137	3483242	3483662	+	PA3104	2	xcpP	Function unknown	PA3104	PA14_23980	IHMA87_01841	homolog_g3182
refseq|NC_002516.2|chromosome	peak113	2	2749.75	20.12697	2577102	-48	2576750	2577170	+	PA2335	1		Coenzyme transport and metabolism	PA2335			homolog_g2391	-102	2576980	2577400	-	PA2334	1		Transcription	PA2334			homolog_g2390
refseq|NC_002516.2|chromosome	peak198	2	2350.69	13.982405	4569836	-213	4569603	4570023	-	PA4086	2	cupB1	Cell motility	PA4086	PA14_11060		homolog_g4182	-260	4569696	4570116	+	PA4087	3		Function unknown	PA4087	PA14_11050	IHMA87_00837	homolog_g4183
refseq|NC_002516.2|chromosome	peak145	1	2311.63	17.14495	3409313	-130	3409163	3409583	-	PA3045	2	rocA2	Transcription	PA3045	PA14_24710	IHMA87_01902	homolog_g3120
refseq|NC_002516.2|chromosome	peak141	2	2086.5	17.160235	3312682	-109	3312391	3312811	+	PA2953	1		Energy production and conversion	PA2953	PA14_25840	IHMA87_02017	homolog_g3026	-212	3312450	3312870	-	PA2952	2	etfB	Energy production and conversion	PA2952	PA14_25860	IHMA87_02018	homolog_g3025
refseq|NC_002516.2|chromosome	peak80	1	2043.45	14.608625	1958623	-136	1958359	1958779	+	PA1804	1	hupB	"Replication, recombination and repair"	PA1804	PA14_41210	IHMA87_03324	homolog_g1858
refseq|NC_002516.2|chromosome	peak21	2	1715.93	14.983315	732802	-149	732633	733053	-	PA0671	3		Function unknown	PA0671	PA14_55590	IHMA87_04574	homolog_g697	-157	732559	732979	+	PA0672	1	hemO	Inorganic ion transport and metabolism	PA0672	PA14_55580	IHMA87_04573	homolog_g698
refseq|NC_002516.2|chromosome	peak189	1	1623.87	11.332275	4329944	-377	4329921	4330341	+	PA3867	1		"Replication, recombination and repair"	PA3867		IHMA87_02909	homolog_g3963
refseq|NC_002516.2|chromosome	peak131	1	1614.14	14.340925	2982424	-357	2982381	2982801	+	PA2637	13	nuoA	Energy production and conversion	PA2637	PA14_30020	IHMA87_02479	homolog_g2698
refseq|NC_002516.2|chromosome	peak219	1	1518.2	13.65411	5230070	-90	5229960	5230380	-	PA4661	1	pagL	Function unknown	PA4661	PA14_61650	IHMA87_05120	homolog_g4777
refseq|NC_002516.2|chromosome	peak225	1	1507.72	10.604565	5477644	-110	5477354	5477774	+	PA4881	1		Function unknown	PA4881	PA14_64530	IHMA87_05370	homolog_g5015
refseq|NC_002516.2|chromosome	peak248	1	1486.7	13.05365	6259373	-176	6259177	6259597	-	PA5565	4	gidA	"Cell cycle control, cell division, chromosome partitioning"	PA5565	PA14_73370	IHMA87_06113	homolog_g5717
refseq|NC_002516.2|chromosome	peak66	2	1482.26	13.344475	1632816	-139	1632657	1633077	-	PA1502	3	gcl	General function prediction only	PA1502	PA14_45000	IHMA87_03669	homolog_g1548	-190	1632606	1633026	+	PA1503	1		General function prediction only	PA1503	PA14_44990	IHMA87_03668	homolog_g1549
refseq|NC_002516.2|chromosome	peak166	2	1399.57	13.163365	3573840	-47	3573773	3574193	-	PA3183	3	zwf	Carbohydrate transport and metabolism	PA3183	PA14_23070	IHMA87_01763	homolog_g3266	-140	3573580	3574000	+	PA3184	1		Transcription	PA3184	PA14_23060	IHMA87_01762	homolog_g3267
refseq|NC_002516.2|chromosome	peak107	1	1346.44	12.463245	2453533	-134	2453267	2453687	+	PA2231	11	pslA	Carbohydrate transport and metabolism	PA2231		IHMA87_02865	homolog_g2287
refseq|NC_002516.2|chromosome	peak17	1	1239.08	10.324645	699586	-158	699344	699764	+	PA0643	3		Function unknown	PA0643			homolog_g664
refseq|NC_002516.2|chromosome	peak203	2	1133.06	11.406675	4696071	-36	4696015	4696435	-	PA4197	2	bfiS	Signal transduction mechanisms	PA4197	PA14_09680	IHMA87_00738	homolog_g4293	-210	4695881	4696301	+	PA4198	2		"Secondary metabolites biosynthesis, transport and catabolism"	PA4198	PA14_09660	IHMA87_00737	homolog_g4294
refseq|NC_002516.2|chromosome	peak53	1	993.79	9.664765	1355527	-104	1355231	1355651	+	PA1249	1	aprA	"Secondary metabolites biosynthesis, transport and catabolism"	PA1249	PA14_48060	IHMA87_03984	homolog_g1293
refseq|NC_002516.2|chromosome	peak97	2	993.09	9.857305	2312790	-24	2312746	2313166	-	PA2100	1		Amino acid transport and metabolism	PA2100			homolog_g2155	-109	2312499	2312919	+	PA2101	2		General function prediction only	PA2101			homolog_g2156
refseq|NC_002516.2|chromosome	peak81	1	915.55	10.221335	2007625	-40	2007265	2007685	+	PA1847	1		"Posttranslational modification, protein turnover, chaperones"	PA1847	PA14_40630	IHMA87_03274	homolog_g1902
refseq|NC_002516.2|chromosome	peak149	1	915.25	10.24148	3436441	-11	3436410	3436830	-	PA3067	3		Transcription	PA3067			homolog_g3142
refseq|NC_002516.2|chromosome	peak94	2	868.56	9.80722	2244303	-139	2244144	2244564	-	PA2049	1		Function unknown	PA2049	PA14_38010		homolog_g2104	-189	2244092	2244512	+	PA2050	2		Transcription	PA2050	PA14_37990		homolog_g2105
refseq|NC_002516.2|chromosome	peak43	2	813.7	9.34636	1205427	-129	1205278	1205698	-	PA1112.1	2		Function unknown	PA1112.1			homolog_g1156	-344	1205371	1205791	+	PA1113	1		Defense mechanisms	PA1113	PA14_49970	IHMA87_04091	homolog_g1157
refseq|NC_002516.2|chromosome	peak199	2	763.67	9.160625	4609479	-88	4609167	4609587	+	PA4121	3		"Secondary metabolites biosynthesis, transport and catabolism"	PA4121	PA14_10650	IHMA87_00800	homolog_g4217	-132	4609327	4609747	-	PA4120	1		Transcription	PA4120	PA14_10660	IHMA87_00801	homolog_g4216
refseq|NC_002516.2|chromosome	peak5	2	691.37	7.619285	127099	-93	126986	127406	-	PA0103a	1							-279	126978	127398	+	PA0105	4	coxB	Energy production and conversion	PA0105	PA14_01290	IHMA87_00108	homolog_g117
refseq|NC_002516.2|chromosome	peak211	2	669.95	8.447325	4843692	-120	4843412	4843832	+	PA4315	1	mvaT	Function unknown	PA4315	PA14_56070	IHMA87_04617	homolog_g4422	-140	4843532	4843952	-	PA4314	1	purU1	Nucleotide transport and metabolism	PA4314	PA14_56060	IHMA87_04616	homolog_g4421
refseq|NC_002516.2|chromosome	peak174	1	632.0	8.122375	3930267	-37	3930210	3930630	-	PA3514	4		Inorganic ion transport and metabolism	PA3514			homolog_g3605
refseq|NC_002516.2|chromosome	peak186	1	590.87	7.815115	4223449	-270	4223159	4223579	-	PA3766	1		Amino acid transport and metabolism	PA3766	PA14_15700	IHMA87_01188	homolog_g3860
refseq|NC_002516.2|chromosome	peak50	2	588.87	7.920635	1326957	-18	1326919	1327339	-	PA1223	1		Transcription	PA1223		IHMA87_04004	homolog_g1267	-67	1326624	1327044	+	PA1224	1		General function prediction only	PA1224			homolog_g1268
refseq|NC_002516.2|chromosome	peak233	2	555.79	7.640210000000001	5749423	-30	5749053	5749473	+	PA5106	1		General function prediction only	PA5106	PA14_67440	IHMA87_05581	homolog_g5242	-71	5749332	5749752	-	PA5105	2	hutC	Transcription	PA5105	PA14_67420	IHMA87_05580	homolog_g5241
refseq|NC_002516.2|chromosome	peak134	2	534.03	7.517415	3126220	-32	3125852	3126272	+	PA2767	2		Lipid transport and metabolism	PA2767	PA14_28310		homolog_g2831	-56	3126144	3126564	-	PA2766	1		Transcription	PA2766	PA14_28320		homolog_g2830
refseq|NC_002516.2|chromosome	peak152	1	519.5	7.295679999999999	3514585	-20	3514545	3514965	-	PA3133	2	sawR	Transcription	PA3133	PA14_23590	IHMA87_01810	homolog_g3211
refseq|NC_002516.2|chromosome	peak213	1	513.91	7.350975	4939293	-16	4939257	4939677	-	PA4406.1	2		Function unknown	PA4406.1			homolog_g4514
refseq|NC_002516.2|chromosome	peak196	1	506.88	6.95606	4559857	-207	4559630	4560050	-	PA4080	1	PA4080	Transcription	PA4080	PA14_11120	IHMA87_00845	homolog_g4176
refseq|NC_002516.2|chromosome	peak138	1	494.55	7.052715	3206772	-143	3206515	3206935	+	PA2853	1	oprI	Function unknown	PA2853		IHMA87_02112	homolog_g2925
refseq|NC_002516.2|chromosome	peak246	2	465.84	6.90286	6229901	-39	6229842	6230262	-	PA5536	3		Signal transduction mechanisms	PA5536	PA14_73020	IHMA87_06080	homolog_g5688	-74	6229575	6229995	+	PA5537	1		Function unknown	PA5537	PA14_73030	IHMA87_06081	homolog_g5689
refseq|NC_002516.2|chromosome	peak6	1	436.29	5.879735	143444	-177	143247	143667	-	PA0123	1		Transcription	PA0123	PA14_01500	IHMA87_00126	homolog_g135
refseq|NC_002516.2|chromosome	peak124	2	393.0	6.284090000000001	2787931	-45	2787866	2788286	-	PA2469	1		Transcription	PA2469	PA14_32700	IHMA87_02681	homolog_g2524	-80	2787611	2788031	+	PA2470	2	gtdA	"Secondary metabolites biosynthesis, transport and catabolism"	PA2470	PA14_32690	IHMA87_02680	homolog_g2525
refseq|NC_002516.2|chromosome	peak170	1	387.71	6.091435	3705248	-87	3705141	3705561	-	PA3305	3		Function unknown	PA3305	PA14_21280	IHMA87_01635	homolog_g3392
refseq|NC_002516.2|chromosome	peak54	2	372.44	6.062485000000001	1394159	-29	1393788	1394208	+	PA1283	1		Transcription	PA1283	PA14_47610	IHMA87_03948	homolog_g1328	-90	1394049	1394469	-	PA1282	1		General function prediction only	PA1282	PA14_47640	IHMA87_03949	homolog_g1327
refseq|NC_002516.2|chromosome	peak78	1	358.23	5.92132	1894207	-42	1893849	1894269	+	PA1754	1	cysB	Transcription	PA1754	PA14_41870	IHMA87_03451	homolog_g1803
refseq|NC_002516.2|chromosome	peak65	1	351.78	5.87625	1621388	-45	1621323	1621743	-	PA1493	1	cysP	Inorganic ion transport and metabolism	PA1493	PA14_45110	IHMA87_03678	homolog_g1539
refseq|NC_002516.2|chromosome	peak30	1	347.84	5.6985	971977	-189	971766	972186	+	PA0888	6	aotJ	Amino acid transport and metabolism	PA0888	PA14_52790	IHMA87_04365	homolog_g924
refseq|NC_002516.2|chromosome	peak73	2	335.39	5.56325	1720579	-165	1720344	1720764	+	PA1581	4	sdhC	Energy production and conversion	PA1581	PA14_44060	IHMA87_03590	homolog_g1630	-184	1720375	1720795	-	PA1580	1	gltA	Energy production and conversion	PA1580	PA14_44070	IHMA87_03591	homolog_g1629
refseq|NC_002516.2|chromosome	peak51	2	333.36	5.688555000000001	1328527	-18	1328145	1328565	+	PA1226	1		Transcription	PA1226	PA14_48420	IHMA87_04001	homolog_g1270	-88	1328419	1328839	-	PA1225	1		General function prediction only	PA1225	PA14_48440	IHMA87_04002	homolog_g1269
