## Supplementary Dataset 2 for "Determination of the Two-Component Systems regulatory network reveals core and accessory regulations across *Pseudomonas aeruginosa* lineages": CS37_ColR-IHMA87_04696_IHMA.tab

chrom	peakID	number_of_putative_targets	log(qvalue)	fold_enrichment	summit_position	dist_to_ATG_target1	prom_start_1	prom_end_1	strand_1	first_gene_ID_1	number_of_genes_in_operon_1	name_1	COG_1	PAO1_ID_1	PA14_ID_1	IHMA87_ID_1	homolog_group_1	putative_target_2
IHMA87_1	peak17	2	17.2	1.851395	4507790	-356	4507746	4508166	+	IHMA87_04224	1	mvfR	Transcription	PA1003	PA14_51340	IHMA87_04224	homolog_g1044	-368	4507402	4507822	-	IHMA87_04223	1	nadA	Coenzyme transport and metabolism	PA1004	PA14_51330	IHMA87_04223	homolog_g1045
IHMA87_2	peak18	1	12.65	1.71968	50829	-35	50464	50884	+	IHMA87_06168	2					IHMA87_06168	homolog_g7644
IHMA87_1	peak2	1	10.68	1.5604900000000002	147972	-231	147721	148141	-	IHMA87_00126	1		Transcription	PA0123	PA14_01500	IHMA87_00126	homolog_g135
IHMA87_1	peak13	1	9.78	1.641565	3507431	-273	3507304	3507724	+	IHMA87_03244	1					IHMA87_03244	homolog_g7086
IHMA87_1	peak12	1	8.95	1.56125	2700225	-301	2700126	2700546	+	IHMA87_02565	2					IHMA87_02565	homolog_g6944
IHMA87_1	peak11	1	7.34	1.56001	2048718	-147	2048465	2048885	+	IHMA87_01902	2	rocA2	Transcription	PA3045	PA14_24710	IHMA87_01902	homolog_g3120
IHMA87_1	peak8	1	7.14	1.51629	1208187	-2	1208165	1208585	-	IHMA87_01117	1					IHMA87_01117	homolog_g6594
IHMA87_1	peak7	2	6.74	1.51436	895469	-214	895235	895655	-	IHMA87_00837	3		Function unknown	PA4087	PA14_11050	IHMA87_00837	homolog_g4183	-245	895314	895734	+	IHMA87_00838	6					IHMA87_00838	homolog_g6544
IHMA87_1	peak16	1	6.62	1.50733	4354097	-17	4354060	4354480	-	IHMA87_04067	2	pys2	Function unknown	PA1150		IHMA87_04067	homolog_g1194
