## Supplementary Dataset 2 for "Determination of the Two-Component Systems regulatory network reveals core and accessory regulations across *Pseudomonas aeruginosa* lineages": CS37_ColR-PA4381_PAO1.tab

chrom	peakID	number_of_putative_targets	log(qvalue)	fold_enrichment	summit_position	dist_to_ATG_target1	prom_start_1	prom_end_1	strand_1	first_gene_ID_1	number_of_genes_in_operon_1	name_1	COG_1	PAO1_ID_1	PA14_ID_1	IHMA87_ID_1	homolog_group_1	putative_target_2
refseq|NC_002516.2|chromosome	peak17	1	23.42	1.900175	4294705	-100	4294585	4295005	-	PA3835	1		Function unknown	PA3835	PA14_14430	IHMA87_01118	homolog_g3930
refseq|NC_002516.2|chromosome	peak21	2	20.68	1.73504	4956140	-111	4956009	4956429	-	PA4421	15		Function unknown	PA4421	PA14_57460	IHMA87_04739	homolog_g4529	-188	4955928	4956348	+	PA4421.1	1	rnpB	Function unknown	PA4421.1	rnpB	IHMA87_04740	homolog_g4530
refseq|NC_002516.2|chromosome	peak10	1	19.97	1.79226	1489151	-56	1489075	1489495	-	PA1372	2		General function prediction only	PA1372			homolog_g1418
refseq|NC_002516.2|chromosome	peak1	2	18.39	1.7725300000000002	334564	-109	334435	334855	-	PA0296	1	spuI	Amino acid transport and metabolism	PA0296	PA14_03860		homolog_g310	-170	334334	334754	+	PA0297	3	spuA	General function prediction only	PA0297	PA14_03870	IHMA87_00275	homolog_g312
refseq|NC_002516.2|chromosome	peak0	1	18.04	1.820365	143521	-254	143247	143667	-	PA0123	1		Transcription	PA0123	PA14_01500	IHMA87_00126	homolog_g135
refseq|NC_002516.2|chromosome	peak7	2	17.68	1.75849	1087481	-362	1087443	1087863	+	PA1004	1	nadA	Coenzyme transport and metabolism	PA1004	PA14_51330	IHMA87_04223	homolog_g1045	-386	1087075	1087495	-	PA1003	1	mvfR	Transcription	PA1003	PA14_51340	IHMA87_04224	homolog_g1044
refseq|NC_002516.2|chromosome	peak16	1	11.03	1.62168	3684220	-72	3684128	3684548	-	PA3290	1		Function unknown	PA3290	PA14_21490		homolog_g3376
refseq|NC_002516.2|chromosome	peak13	1	10.63	1.64706	3409286	-103	3409163	3409583	-	PA3045	2	rocA2	Transcription	PA3045	PA14_24710	IHMA87_01902	homolog_g3120
refseq|NC_002516.2|chromosome	peak20	1	8.28	1.5724	4791778	-54	4791704	4792124	-	PA4280.2	1		Function unknown	PA4280.2			homolog_g4384
