## Supplementary Dataset 2 for "Determination of the Two-Component Systems regulatory network reveals core and accessory regulations across *Pseudomonas aeruginosa* lineages": CS38_RoxR-IHMA87_04815_IHMA.tab

chrom	peakID	number_of_putative_targets	log(qvalue)	fold_enrichment	summit_position	dist_to_ATG_target1	prom_start_1	prom_end_1	strand_1	first_gene_ID_1	number_of_genes_in_operon_1	name_1	COG_1	PAO1_ID_1	PA14_ID_1	IHMA87_ID_1	homolog_group_1	putative_target_2
IHMA87_1	peak22	1	20.03	2.8215	4262936	-80	4262836	4263256	-	IHMA87_03984	1	aprA	"Secondary metabolites biosynthesis, transport and catabolism"	PA1249	PA14_48060	IHMA87_03984	homolog_g1293
IHMA87_1	peak3	1	16.51	2.65644	147994	-253	147721	148141	-	IHMA87_00126	1		Transcription	PA0123	PA14_01500	IHMA87_00126	homolog_g135
IHMA87_1	peak15	1	14.33	2.48653	3131196	-385	3130791	3131211	-	IHMA87_02907	2					IHMA87_02907	homolog_g7020
IHMA87_1	peak25	2	14.1	2.521115	4924249	-137	4923986	4924406	+	IHMA87_04607	1	flp	"Intracellular trafficking, secretion, and vesicular transport"	PA4306	PA14_55940	IHMA87_04607	homolog_g4413	-277	4923952	4924372	-	IHMA87_04606	7	rcpC	"Intracellular trafficking, secretion, and vesicular transport"	PA4305	PA14_55930	IHMA87_04606	homolog_g4412
IHMA87_1	peak32	1	13.05	2.462405	6287711	-168	6287523	6287943	-	IHMA87_05896	1					IHMA87_05896	homolog_g7563
IHMA87_1	peak23	2	12.72	2.37639	4545538	-89	4545227	4545647	+	IHMA87_04252	1					IHMA87_04252	homolog_g7301	-153	4545365	4545785	-	IHMA87_04251	1					IHMA87_04251	homolog_g7300
IHMA87_1	peak27	1	12.52	2.366075	5491342	-133	5491189	5491609	-	IHMA87_05158	1					IHMA87_05158	homolog_g7465
