## Supplementary Dataset 2 for "Determination of the Two-Component Systems regulatory network reveals core and accessory regulations across *Pseudomonas aeruginosa* lineages": CS39_PilR-IHMA87_05008_IHMA.tab

chrom	peakID	number_of_putative_targets	log(qvalue)	fold_enrichment	summit_position	dist_to_ATG_target1	prom_start_1	prom_end_1	strand_1	first_gene_ID_1	number_of_genes_in_operon_1	name_1	COG_1	PAO1_ID_1	PA14_ID_1	IHMA87_ID_1	homolog_group_1	putative_target_2
IHMA87_1	peak694	1	1712.47	18.486135	4573135	-147	4572968	4573388	-	IHMA87_04284	1				PA14_51950	IHMA87_04284	homolog_g6221
IHMA87_1	peak798	2	1583.84	17.551054999999998	5192532	-86	5192218	5192638	+	IHMA87_04867	5	pilB	"Intracellular trafficking, secretion, and vesicular transport"	PA4526	PA14_58750	IHMA87_04867	homolog_g4637	-137	5192375	5192795	-	IHMA87_04866	1					IHMA87_04866	homolog_g7404
IHMA87_1	peak692	1	1153.11	14.233715	4566529	-180	4566309	4566729	+	IHMA87_04276	2					IHMA87_04276	homolog_g7309
IHMA87_1	peak339	1	1028.05	13.21493	2120421	-46	2120067	2120487	+	IHMA87_01968	8	nqrA	Energy production and conversion	PA2999	PA14_25280	IHMA87_01968	homolog_g3073
IHMA87_1	peak166	1	912.93	12.251935	1051550	-240	1051290	1051710	-	IHMA87_00987	1					IHMA87_00987	homolog_g6577
IHMA87_1	peak201	1	896.72	12.100825	1265112	-388	1264704	1265124	-	IHMA87_01175	3		Carbohydrate transport and metabolism	PA3779	PA14_15200	IHMA87_01175	homolog_g3873
IHMA87_1	peak987	2	864.08	11.834545	6274564	-62	6274226	6274646	+	IHMA87_05886	2	phoB	Signal transduction mechanisms	PA5360	PA14_70750	IHMA87_05886	homolog_g5505	-114	6274430	6274850	-	IHMA87_05885	1		Function unknown	PA5359	PA14_70740	IHMA87_05885	homolog_g5504
IHMA87_1	peak45	2	854.64	11.65513	244683	-60	244343	244763	+	IHMA87_00215	1	erfA	Function unknown	PA0225	PA14_02750	IHMA87_00215	homolog_g238	-94	244569	244989	-	IHMA87_00214	1	ergA	Carbohydrate transport and metabolism	PA0224	PA14_02740	IHMA87_00214	homolog_g237
IHMA87_1	peak949	1	809.5	11.317365	6100094	-213	6099907	6100327	+	IHMA87_05728	1		Function unknown	PA5244	PA14_69250	IHMA87_05728	homolog_g5388
IHMA87_1	peak403	1	760.32	10.92611	2458629	-95	2458324	2458744	+	IHMA87_02343	8	thrS	"Translation, ribosomal structure and biogenesis"	PA2744	PA14_28650	IHMA87_02343	homolog_g2807
IHMA87_1	peak477	2	736.57	10.696745	3040116	-102	3039994	3040414	-	IHMA87_02822	1		Transcription	PA2276	PA14_35140	IHMA87_02822	homolog_g2332	-113	3039829	3040249	+	IHMA87_02823	1		General function prediction only	PA2275	PA14_35150	IHMA87_02823	homolog_g2331
IHMA87_1	peak451	1	711.78	10.30289	2711554	-148	2711302	2711722	+	IHMA87_02581	3		General function prediction only	PA2566	PA14_31350	IHMA87_02581	homolog_g2622
IHMA87_1	peak973	2	706.98	9.98422	6175234	-46	6174880	6175300	+	IHMA87_05793	1					IHMA87_05793	homolog_g7536	-264	6175098	6175518	+	IHMA87_05794	1					IHMA87_05794	homolog_g7537
IHMA87_1	peak707	2	671.82	10.12223	4664416	-105	4664291	4664711	-	IHMA87_04378	1		Transcription	PA0876	PA14_52930	IHMA87_04378	homolog_g911	-114	4664130	4664550	+	IHMA87_04379	1		Function unknown	PA0875	PA14_52940	IHMA87_04379	homolog_g910
IHMA87_2	peak1050	1	670.27	10.110805	73017	-216	72781	73201	-	IHMA87_06191	2					IHMA87_06191	homolog_g7667
IHMA87_1	peak353	1	657.17	9.986695	2217337	3	2216934	2217354	+	IHMA87_02071	1		Function unknown	PA2894	PA14_26620	IHMA87_02071	homolog_g2966
IHMA87_1	peak858	2	614.34	9.58196	5479569	-5	5479544	5479964	-	IHMA87_05149	1		Function unknown	PA4683	PA14_61950	IHMA87_05149	homolog_g4802	-179	5479348	5479768	+	IHMA87_05150	3		Function unknown	PA4684	PA14_61960	IHMA87_05150	homolog_g4803
IHMA87_1	peak660	1	612.17	9.5693	4282134	-28	4281762	4282182	+	IHMA87_03999	1		Function unknown	PA1228	PA14_48400	IHMA87_03999	homolog_g1272
IHMA87_1	peak346	1	607.06	8.55895	2157778	-127	2157505	2157925	+	IHMA87_02009	2	pilZ	"Intracellular trafficking, secretion, and vesicular transport"	PA2960	PA14_25770	IHMA87_02009	homolog_g3034
IHMA87_1	peak787	2	595.63	9.408	5158287	19	5158286	5158706	-	IHMA87_04833	3		General function prediction only	PA4511	PA14_58540	IHMA87_04833	homolog_g4621	-149	5158036	5158456	+	IHMA87_04834	1	lpxO1	"Posttranslational modification, protein turnover, chaperones"	PA4512	PA14_58550	IHMA87_04834	homolog_g4622
IHMA87_1	peak849	2	592.89	9.37445	5419380	-115	5419245	5419665	-	IHMA87_05086	2		"Intracellular trafficking, secretion, and vesicular transport"	PA4625	PA14_61200	IHMA87_05086	homolog_g4741	-205	5419185	5419605	+	IHMA87_05087	1	hprA	Coenzyme transport and metabolism	PA4626	PA14_61210	IHMA87_05087	homolog_g4742
IHMA87_1	peak975	1	531.55	8.78675	6177159	-131	6176890	6177310	+	IHMA87_05796	1					IHMA87_05796	homolog_g7539
IHMA87_1	peak272	1	528.11	8.75906	1708696	-152	1708448	1708868	+	IHMA87_01579	1					IHMA87_01579	homolog_g6627
IHMA87_2	peak1066	1	482.62	8.303865	142068	-45	141713	142133	+	IHMA87_06274	1					IHMA87_06274	homolog_g7750
IHMA87_1	peak207	1	467.83	8.157475	1287200	-148	1286948	1287368	+	IHMA87_01192	1		Function unknown	PA3762	PA14_15770	IHMA87_01192	homolog_g3856
IHMA87_1	peak906	1	465.51	8.131285	5833989	-308	5833661	5834081	-	IHMA87_05489	4		"Posttranslational modification, protein turnover, chaperones"	PA5005	PA14_66170	IHMA87_05489	homolog_g5141
IHMA87_1	peak127	2	456.5	8.043795	843992	-160	843752	844172	+	IHMA87_00791	2		Inorganic ion transport and metabolism	PA4130	PA14_10550	IHMA87_00791	homolog_g4226	-236	843736	844156	-	IHMA87_00790	2		Energy production and conversion	PA4131	PA14_10540	IHMA87_00790	homolog_g4227
IHMA87_1	peak556	1	455.03	8.023969999999998	3608225	-356	3607849	3608269	-	IHMA87_03339	3					IHMA87_03339	homolog_g7102
IHMA87_1	peak273	2	424.35	6.980675	1717137	-170	1716947	1717367	-	IHMA87_01587	1	lecB	Function unknown	PA3361	PA14_20610	IHMA87_01587	homolog_g3449	-289	1717026	1717446	+	IHMA87_01588	2		Defense mechanisms	PA3360	PA14_20620	IHMA87_01588	homolog_g3448
IHMA87_1	peak1004	2	415.16	7.613635	6357058	-14	6356672	6357092	+	IHMA87_05961	1	aspA	Amino acid transport and metabolism	PA5429	PA14_71650	IHMA87_05961	homolog_g5579	-162	6356876	6357296	-	IHMA87_05960	1		Transcription	PA5428	PA14_71640	IHMA87_05960	homolog_g5578
IHMA87_1	peak94	1	413.5	7.59335	596884	-156	596708	597128	-	IHMA87_00554	1					IHMA87_00554	homolog_g6502
IHMA87_1	peak1024	1	399.23	7.43665	6471659	-255	6471384	6471804	-	IHMA87_06062	1		Inorganic ion transport and metabolism	PA5518	PA14_72800	IHMA87_06062	homolog_g5670
IHMA87_1	peak570	1	375.95	7.19709	3647773	-132	3647505	3647925	+	IHMA87_03392	4					IHMA87_03392	homolog_g7155
IHMA87_1	peak526	1	369.85	7.13152	3427722	-94	3427608	3428028	-	IHMA87_03179	5	rbsB	Carbohydrate transport and metabolism	PA1946	PA14_39350	IHMA87_03179	homolog_g2001
IHMA87_1	peak258	2	363.08	7.05534	1606986	-184	1606770	1607190	+	IHMA87_01479	1		Energy production and conversion	PA3471	PA14_19190	IHMA87_01479	homolog_g3562	-336	1606630	1607050	-	IHMA87_01478	1		Cell wall/membrane/envelope biogenesis	PA3472	PA14_19170	IHMA87_01478	homolog_g3563
IHMA87_1	peak930	1	341.49	6.81965	6016777	-201	6016578	6016998	+	IHMA87_05651	4	arcD	Amino acid transport and metabolism	PA5170	PA14_68300	IHMA87_05651	homolog_g5309
IHMA87_1	peak915	1	341.49	6.82038	5895632	-170	5895402	5895822	+	IHMA87_05533	1	argS	"Translation, ribosomal structure and biogenesis"	PA5051	PA14_66750	IHMA87_05533	homolog_g5187
IHMA87_1	peak977	1	340.29	6.806995000000001	6187191	-78	6187093	6187513	-	IHMA87_05803	1					IHMA87_05803	homolog_g7546
IHMA87_1	peak347	2	335.66	6.753125	2160472	-31	2160103	2160523	+	IHMA87_02013	1		Transcription	PA2957	PA14_25800	IHMA87_02013	homolog_g3030	-55	2160397	2160817	-	IHMA87_02012	2		Amino acid transport and metabolism	PA2958	PA14_25790	IHMA87_02012	homolog_g3031
IHMA87_1	peak468	1	324.94	6.6289750000000005	2872111	-85	2871796	2872216	+	IHMA87_02708	3		"Posttranslational modification, protein turnover, chaperones"	PA2439	PA14_33070	IHMA87_02708	homolog_g2494
IHMA87_1	peak785	1	303.19	6.386425	5145580	-160	5145340	5145760	+	IHMA87_04822	1		Amino acid transport and metabolism	PA4500	PA14_58390	IHMA87_04822	homolog_g4610
IHMA87_1	peak738	2	302.29	6.156644999999999	4875157	-79	4874836	4875256	+	IHMA87_04572	1		Function unknown	PA0673	PA14_55570	IHMA87_04572	homolog_g699	-87	4875050	4875470	-	IHMA87_04571	3	vreA	Function unknown	PA0674	PA14_55560	IHMA87_04571	homolog_g700
IHMA87_1	peak700	2	301.65	6.36848	4632019	-146	4631853	4632273	-	IHMA87_04349	1	rsmA	Signal transduction mechanisms	PA0905	PA14_52570	IHMA87_04349	homolog_g941	-393	4631606	4632026	-	IHMA87_04348	1		Function unknown	PA0905.1		IHMA87_04348	homolog_g942
IHMA87_1	peak803	2	296.86	6.246195	5229014	-31	5228645	5229065	+	IHMA87_04916	1				PA14_59370	IHMA87_04916	homolog_g6307	-55	5228939	5229359	-	IHMA87_04915	1					IHMA87_04915	homolog_g7422
IHMA87_1	peak739	1	294.41	6.28497	4913834	-107	4913541	4913961	+	IHMA87_04597	1	pprB	Transcription	PA4296	PA14_55810	IHMA87_04597	homolog_g4403
IHMA87_1	peak284	2	292.41	6.264075	1773960	-60	1773880	1774300	-	IHMA87_01641	2		Lipid transport and metabolism	PA3301	PA14_21320	IHMA87_01641	homolog_g3387	-187	1773747	1774167	+	IHMA87_01642	1	fadD2	Lipid transport and metabolism	PA3300	PA14_21340	IHMA87_01642	homolog_g3386
IHMA87_1	peak224	2	286.84	6.197475	1412968	-66	1412882	1413302	-	IHMA87_01304	1		Inorganic ion transport and metabolism	PA3664	PA14_16970	IHMA87_01304	homolog_g3758	-221	1412789	1413209	+	IHMA87_01305	1		General function prediction only	PA3663	PA14_16980	IHMA87_01305	homolog_g3757
IHMA87_1	peak582	1	275.39	6.06224	3736951	-28	3736903	3737323	-	IHMA87_03479	1		Carbohydrate transport and metabolism	PA1688	PA14_42680	IHMA87_03479	homolog_g1737
IHMA87_1	peak521	1	271.54	6.0200700000000005	3409200	-165	3408965	3409385	+	IHMA87_03164	1					IHMA87_03164	homolog_g7067
IHMA87_1	peak362	2	266.82	5.9596800000000005	2271274	-91	2271163	2271583	-	IHMA87_02126	1		Lipid transport and metabolism	PA2841	PA14_27360	IHMA87_02126	homolog_g2911	-251	2271125	2271545	+	IHMA87_02127	1		"Replication, recombination and repair"	PA2840	PA14_27370	IHMA87_02127	homolog_g2910
IHMA87_1	peak592	1	263.68	5.923675	3799265	-346	3798899	3799319	-	IHMA87_03539	2		Transcription	PA1630	PA14_43430	IHMA87_03539	homolog_g1679
IHMA87_1	peak744	1	261.19	5.8904700000000005	4947414	-13	4947381	4947801	-	IHMA87_04626	1		Function unknown	PA4324	PA14_56180	IHMA87_04626	homolog_g4431
IHMA87_1	peak1031	1	241.17	5.631705	6500580	-317	6500243	6500663	-	IHMA87_06090	1		Cell wall/membrane/envelope biogenesis	PA5546	PA14_73140	IHMA87_06090	homolog_g5698
IHMA87_1	peak494	1	235.75	5.56818	3148707	-209	3148516	3148936	+	IHMA87_02921	2		Function unknown	PA2208	PA14_36150	IHMA87_02921	homolog_g2264
IHMA87_1	peak437	1	227.69	5.483855	2573383	12	2573375	2573795	-	IHMA87_02442	1	mvaU	Function unknown	PA2667	PA14_29590	IHMA87_02442	homolog_g2728
IHMA87_1	peak373	1	221.66	5.29046	2314243	-1	2313844	2314264	+	IHMA87_02166	1					IHMA87_02166	homolog_g6714
IHMA87_1	peak994	1	218.45	5.36764	6306101	-382	6306083	6306503	+	IHMA87_05911	1	gbdR	Transcription	PA5380	PA14_71070	IHMA87_05911	homolog_g5530
IHMA87_1	peak749	1	212.25	5.292145	4966362	-242	4966100	4966520	-	IHMA87_04643	1					IHMA87_04643	homolog_g7367
IHMA87_1	peak286	1	210.56	5.265575	1775781	-289	1775670	1776090	+	IHMA87_01643	1	fadD1	Lipid transport and metabolism	PA3299	PA14_21370	IHMA87_01643	homolog_g3385
IHMA87_1	peak359	2	207.13	5.217035	2258140	-331	2258071	2258491	+	IHMA87_02110	2		Function unknown	PA2855	PA14_27170	IHMA87_02110	homolog_g2927	-341	2257779	2258199	-	IHMA87_02108	2		"Secondary metabolites biosynthesis, transport and catabolism"	PA2857	PA14_27150	IHMA87_02108	homolog_g2929
IHMA87_1	peak367	1	198.37	5.108065	2304722	-113	2304589	2305009	-	IHMA87_02156	1					IHMA87_02156	homolog_g6704
IHMA87_1	peak887	1	197.7	5.0971	5663001	-118	5662719	5663139	+	IHMA87_05334	3	aroQ1	Amino acid transport and metabolism	PA4846	PA14_64090	IHMA87_05334	homolog_g4980
IHMA87_1	peak611	2	197.24	5.08836	3902722	-80	3902402	3902822	+	IHMA87_03643	1		Amino acid transport and metabolism	PA1531	PA14_44640	IHMA87_03643	homolog_g1578	-101	3902601	3903021	-	IHMA87_03642	3				PA14_44630	IHMA87_03642	homolog_g6170
IHMA87_1	peak708	1	196.77	4.92672	4667574	-71	4667245	4667665	+	IHMA87_04381	2	exlB				IHMA87_04381	homolog_g7336
IHMA87_2	peak1036	1	196.17	5.021905	308	-212	120	540	+	IHMA87_06119	1					IHMA87_06119	homolog_g7595
IHMA87_1	peak430	1	192.97	5.03487	2541256	-174	2541030	2541450	+	IHMA87_02426	1					IHMA87_02426	homolog_g6895
IHMA87_1	peak820	2	191.38	5.01459	5302085	-41	5301726	5302146	+	IHMA87_04991	2				PA14_60040	IHMA87_04991	homolog_g6368	-334	5301731	5302151	-	IHMA87_04990	1					IHMA87_04990	homolog_g7448
IHMA87_1	peak815	1	191.28	5.016505	5274511	-35	5274146	5274566	+	IHMA87_04960	1					IHMA87_04960	homolog_g7444
IHMA87_1	peak250	1	189.8	4.99998	1570375	-46	1570021	1570441	+	IHMA87_01446	1	argG	Amino acid transport and metabolism	PA3525	PA14_18740	IHMA87_01446	homolog_g3616
IHMA87_1	peak165	1	188.92	4.934255	1050594	-291	1050283	1050703	-	IHMA87_00986	1					IHMA87_00986	homolog_g6576
IHMA87_1	peak576	1	186.56	4.9435	3682213	-139	3682054	3682474	-	IHMA87_03428	1	oprF	Cell wall/membrane/envelope biogenesis	PA1777	PA14_41570	IHMA87_03428	homolog_g1826
IHMA87_1	peak36	1	184.21	4.9245600000000005	201252	-121	201111	201531	-	IHMA87_00173	2		Transcription	PA0172	PA14_02150	IHMA87_00173	homolog_g184
IHMA87_1	peak295	1	179.71	4.860955	1842437	-26	1842063	1842483	+	IHMA87_01709	4		Function unknown	PA3235	PA14_22340	IHMA87_01709	homolog_g3318
IHMA87_1	peak964	1	176.55	4.734255	6162029	-273	6161736	6162156	-	IHMA87_05785	1					IHMA87_05785	homolog_g7528
IHMA87_1	peak510	1	171.28	4.74033	3319825	-67	3319492	3319912	+	IHMA87_03080	1		Coenzyme transport and metabolism	PA2035	PA14_38200	IHMA87_03080	homolog_g2090
IHMA87_1	peak351	1	169.82	4.725375	2169938	-367	2169551	2169971	-	IHMA87_02021	1		Lipid transport and metabolism	PA2949	PA14_25910	IHMA87_02021	homolog_g3022
IHMA87_1	peak397	1	169.4	4.7189	2415438	-212	2415250	2415670	+	IHMA87_02279	1					IHMA87_02279	homolog_g6802
IHMA87_1	peak244	1	167.53	4.69474	1550619	-74	1550525	1550945	-	IHMA87_01429	1					IHMA87_01429	homolog_g6618
IHMA87_1	peak717	1	165.81	4.670394999999999	4713531	-29	4713482	4713902	-	IHMA87_04418	1		"Posttranslational modification, protein turnover, chaperones"	PA0838	PA14_53420	IHMA87_04418	homolog_g872
IHMA87_1	peak302	2	159.46	4.58343	1867129	-196	1866913	1867333	-	IHMA87_01734	1	trkH	Inorganic ion transport and metabolism	PA3210	PA14_22690	IHMA87_01734	homolog_g3293	-398	1867127	1867547	+	IHMA87_01736	1		Energy production and conversion	PA3208	PA14_22710	IHMA87_01736	homolog_g3291
IHMA87_1	peak344	1	152.17	4.480215	2152554	-198	2152352	2152772	+	IHMA87_02003	6	acpP	"Secondary metabolites biosynthesis, transport and catabolism"	PA2966	PA14_25670	IHMA87_02003	homolog_g3040
IHMA87_1	peak976	1	151.56	4.472665	6186430	-87	6186323	6186743	-	IHMA87_05801	1					IHMA87_05801	homolog_g7544
IHMA87_1	peak830	1	150.21	4.449505	5343384	-384	5343368	5343788	+	IHMA87_05031	1		Function unknown	PA4570	PA14_60480	IHMA87_05031	homolog_g4684
IHMA87_1	peak862	1	145.08	4.38007	5503162	-96	5502858	5503278	+	IHMA87_05169	1		Function unknown	PA4697	PA14_62170	IHMA87_05169	homolog_g4820
IHMA87_1	peak98	2	136.37	4.246560000000001	641127	5	640722	641142	+	IHMA87_00592	2		Amino acid transport and metabolism	PA0600	PA14_07820	IHMA87_00592	homolog_g621	-157	640950	641370	-	IHMA87_00591	1		Function unknown	PA0599	PA14_07810	IHMA87_00591	homolog_g620
IHMA87_1	peak528	1	134.08	4.213855	3431851	-19	3431470	3431890	+	IHMA87_03184	1		Function unknown	PA1941	PA14_39440	IHMA87_03184	homolog_g1996
IHMA87_1	peak452	1	131.41	4.181265	2718594	-300	2718274	2718694	-	IHMA87_02586	1	ctpH	Cell motility	PA2561	PA14_31400	IHMA87_02586	homolog_g2617
IHMA87_1	peak851	1	130.48	4.168725	5423389	-188	5423177	5423597	+	IHMA87_05091	1		Function unknown	PA4629	PA14_61260	IHMA87_05091	homolog_g4745
IHMA87_1	peak120	1	130.23	4.162705	777708	-281	777589	778009	+	IHMA87_00733	1		General function prediction only	PA4202	PA14_09580	IHMA87_00733	homolog_g4298
IHMA87_1	peak601	2	129.08	4.146800000000001	3852234	7	3851827	3852247	+	IHMA87_03591	1	gltA	Energy production and conversion	PA1580	PA14_44070	IHMA87_03591	homolog_g1629	-356	3851858	3852278	-	IHMA87_03590	4	sdhC	Energy production and conversion	PA1581	PA14_44060	IHMA87_03590	homolog_g1630
IHMA87_1	peak864	2	128.96	4.14672	5516022	-58	5515944	5516364	-	IHMA87_05183	5		Inorganic ion transport and metabolism	PA4709	PA14_62330	IHMA87_05183	homolog_g4835	-124	5515746	5516166	+	IHMA87_05184	1	phuR	Inorganic ion transport and metabolism	PA4710	PA14_62350	IHMA87_05184	homolog_g4836
IHMA87_1	peak533	1	127.9	4.12398	3475345	-183	3475142	3475562	-	IHMA87_03219	1	phzA2	General function prediction only	PA1899	PA14_39970	IHMA87_03219	homolog_g1954
IHMA87_1	peak133	2	125.84	4.096299999999999	874117	-35	874062	874482	-	IHMA87_00815	1		Signal transduction mechanisms	PA4108	PA14_10820	IHMA87_00815	homolog_g4204	-262	873979	874399	+	IHMA87_00816	1		Function unknown	PA4107		IHMA87_00816	homolog_g4203
IHMA87_1	peak23	2	125.57	4.09047	131567	-170	131377	131797	-	IHMA87_00107	1		Function unknown	PA0104	PA14_01270	IHMA87_00107	homolog_g116	-226	131393	131813	+	IHMA87_00108	4	coxB	Energy production and conversion	PA0105	PA14_01290	IHMA87_00108	homolog_g117
IHMA87_1	peak1015	1	124.32	4.070304999999999	6409658	-212	6409470	6409890	+	IHMA87_06006	2		Function unknown	PA5463	PA14_72090	IHMA87_06006	homolog_g5613
IHMA87_1	peak121	1	124.32	4.072760000000001	784630	-369	784599	785019	+	IHMA87_00738	2	bfiS	Signal transduction mechanisms	PA4197	PA14_09680	IHMA87_00738	homolog_g4293
IHMA87_1	peak1018	1	123.43	4.0606	6429021	-389	6428612	6429032	-	IHMA87_06022	1		General function prediction only	PA5478	PA14_72320	IHMA87_06022	homolog_g5629
IHMA87_1	peak519	1	120.26	3.86217	3405834	-323	3405491	3405911	-	IHMA87_03159	1					IHMA87_03159	homolog_g7064
IHMA87_1	peak160	1	118.03	3.97606	1035801	-270	1035511	1035931	-	IHMA87_00970	1					IHMA87_00970	homolog_g6560
IHMA87_1	peak289	1	117.06	3.963715	1807590	-59	1807249	1807669	+	IHMA87_01671	1		Inorganic ion transport and metabolism	PA3268	PA14_21730	IHMA87_01671	homolog_g3354
IHMA87_1	peak761	2	107.59	3.80996	5027746	-20	5027706	5028126	-	IHMA87_04706	1		Inorganic ion transport and metabolism	PA4388	PA14_57040	IHMA87_04706	homolog_g4495	-89	5027435	5027855	+	IHMA87_04707	1	speA	"Secondary metabolites biosynthesis, transport and catabolism"	PA4389	PA14_57050	IHMA87_04707	homolog_g4496
