## Supplementary Dataset 2 for "Determination of the Two-Component Systems regulatory network reveals core and accessory regulations across *Pseudomonas aeruginosa* lineages": CS39_PilR-PA14_60260_PA14.tab

chrom	peakID	number_of_putative_targets	log(qvalue)	fold_enrichment	summit_position	dist_to_ATG_target1	prom_start_1	prom_end_1	strand_1	first_gene_ID_1	number_of_genes_in_operon_1	name_1	COG_1	PAO1_ID_1	PA14_ID_1	IHMA87_ID_1	homolog_group_1	putative_target_2
refseq|NC_008463.1|chromosome	peak1070	2	1425.85	12.104125	5234192	-87	5233879	5234299	+	PA14_58750	5	pilB	"Intracellular trafficking, secretion, and vesicular transport"	PA4526	PA14_58750	IHMA87_04867	homolog_g4637	-142	5234030	5234450	-	PA14_58730	1	pilA	"Intracellular trafficking, secretion, and vesicular transport"	PA4525	PA14_58730		homolog_g4636
refseq|NC_008463.1|chromosome	peak1084	1	1375.8	11.832235	5299628	-62	5299290	5299710	+	PA14_59550	1				PA14_59550		homolog_g6322
refseq|NC_008463.1|chromosome	peak916	1	1332.0	11.52377	4612642	-143	4612479	4612899	-	PA14_51950	1				PA14_51950	IHMA87_04284	homolog_g6221
refseq|NC_008463.1|chromosome	peak86	1	869.28	9.320865	312825	-326	312479	312899	-	PA14_03400	2				PA14_03400		homolog_g5866
refseq|NC_008463.1|chromosome	peak306	1	849.21	9.19208	1342850	-75	1342525	1342945	+	PA14_15770	1		Function unknown	PA3762	PA14_15770	IHMA87_01192	homolog_g3856
refseq|NC_008463.1|chromosome	peak1152	2	833.36	9.04618	5524527	-121	5524386	5524806	-	PA14_61950	1		Function unknown	PA4683	PA14_61950	IHMA87_05149	homolog_g4802	-164	5524291	5524711	+	PA14_61960	3		Function unknown	PA4684	PA14_61960	IHMA87_05150	homolog_g4803
refseq|NC_008463.1|chromosome	peak913	2	833.31	9.07055	4606045	-175	4605820	4606240	+	PA14_51880	1	oprD	Function unknown	PA0958	PA14_51880		homolog_g998	-343	4605682	4606102	-	PA14_51860	1		Carbohydrate transport and metabolism	PA0959	PA14_51860		homolog_g999
refseq|NC_008463.1|chromosome	peak1306	2	809.95	8.77578	6299636	-43	6299573	6299993	-	PA14_70740	1		Function unknown	PA5359	PA14_70740	IHMA87_05885	homolog_g5504	-62	6299298	6299718	+	PA14_70750	2	phoB	Signal transduction mechanisms	PA5360	PA14_70750	IHMA87_05886	homolog_g5505
refseq|NC_008463.1|chromosome	peak53	2	746.47	8.54769	244884	-58	244542	244962	+	PA14_02750	1	erfA	Function unknown	PA0225	PA14_02750	IHMA87_00215	homolog_g238	-97	244767	245187	-	PA14_02740	1	ergA	Carbohydrate transport and metabolism	PA0224	PA14_02740	IHMA87_00214	homolog_g237
refseq|NC_008463.1|chromosome	peak1286	2	741.08	8.374385	6177875	-35	6177820	6178240	-	PA14_69240	2	hemB	Coenzyme transport and metabolism	PA5243	PA14_69240	IHMA87_05727	homolog_g5387	-209	6177684	6178104	+	PA14_69250	1		Function unknown	PA5244	PA14_69250	IHMA87_05728	homolog_g5388
refseq|NC_008463.1|chromosome	peak533	1	699.94	8.182965	2467118	-101	2466819	2467239	+	PA14_28650	8	thrS	"Translation, ribosomal structure and biogenesis"	PA2744	PA14_28650	IHMA87_02343	homolog_g2807
refseq|NC_008463.1|chromosome	peak649	2	680.37	8.10777	3127394	-91	3127283	3127703	-	PA14_35140	1		Transcription	PA2276	PA14_35140	IHMA87_02822	homolog_g2332	-118	3127112	3127532	+	PA14_35150	1		General function prediction only	PA2275	PA14_35150	IHMA87_02823	homolog_g2331
refseq|NC_008463.1|chromosome	peak444	1	643.86	7.614165	2041457	-153	2041210	2041630	+	PA14_23470	1	wbpM	Carbohydrate transport and metabolism	PA3141	PA14_23470	IHMA87_01797	homolog_g3224
refseq|NC_008463.1|chromosome	peak1060	1	631.78	7.76933	5200516	-141	5200257	5200677	+	PA14_58390	1		Amino acid transport and metabolism	PA4500	PA14_58390	IHMA87_04822	homolog_g4610
refseq|NC_008463.1|chromosome	peak1137	2	590.84	7.39064	5464954	-100	5464834	5465254	-	PA14_61200	2		"Intracellular trafficking, secretion, and vesicular transport"	PA4625	PA14_61200	IHMA87_05086	homolog_g4741	-221	5464775	5465195	+	PA14_61210	1	hprA	Coenzyme transport and metabolism	PA4626	PA14_61210	IHMA87_05087	homolog_g4742
refseq|NC_008463.1|chromosome	peak1324	2	586.77	7.491925	6382169	-14	6381783	6382203	+	PA14_71650	1	aspA	Amino acid transport and metabolism	PA5429	PA14_71650	IHMA87_05961	homolog_g5579	-162	6381987	6382407	-	PA14_71640	1		Transcription	PA5428	PA14_71640	IHMA87_05960	homolog_g5578
refseq|NC_008463.1|chromosome	peak287	1	583.77	7.356865	1300915	-211	1300726	1301146	+	PA14_15350	1				PA14_15350		homolog_g5916
refseq|NC_008463.1|chromosome	peak285	1	579.55	7.395620000000001	1289174	-388	1288766	1289186	-	PA14_15200	3		Carbohydrate transport and metabolism	PA3779	PA14_15200	IHMA87_01175	homolog_g3873
refseq|NC_008463.1|chromosome	peak866	1	553.76	7.229459999999999	4355757	-92	4355449	4355869	+	PA14_49040	1		"Posttranslational modification, protein turnover, chaperones"	PA1191	PA14_49040	IHMA87_04026	homolog_g1235
refseq|NC_008463.1|chromosome	peak996	1	520.44	6.98641	4978155	-334	4978089	4978509	+	PA14_55770	1		Inorganic ion transport and metabolism	PA4292	PA14_55770	IHMA87_04593	homolog_g4399
refseq|NC_008463.1|chromosome	peak639	1	518.82	7.043679999999999	3017861	-288	3017553	3017973	-	PA14_33940	1		Function unknown	PA2374	PA14_33940		homolog_g2430
refseq|NC_008463.1|chromosome	peak704	1	498.86	6.795865	3508392	-26	3508018	3508438	+	PA14_39440	1		Function unknown	PA1941	PA14_39440	IHMA87_03184	homolog_g1996
refseq|NC_008463.1|chromosome	peak583	2	496.23	6.491575	2732628	-24	2732252	2732672	+	PA14_31420	1		Function unknown	PA2560	PA14_31420		homolog_g2616	-124	2732484	2732904	-	PA14_31400	1	ctpH	Cell motility	PA2561	PA14_31400	IHMA87_02586	homolog_g2617
refseq|NC_008463.1|chromosome	peak572	1	473.59	6.625005000000001	2708250	-300	2707930	2708350	-	PA14_31130	2				PA14_31130		homolog_g6068
refseq|NC_008463.1|chromosome	peak915	2	420.78	6.198905	4611732	-166	4611546	4611966	-	PA14_51930	2		"Posttranslational modification, protein turnover, chaperones"	PA0953	PA14_51930	IHMA87_04282	homolog_g993	-179	4611511	4611931	+	PA14_51940	1		Function unknown	PA0952	PA14_51940	IHMA87_04283	homolog_g992
refseq|NC_008463.1|chromosome	peak108	1	420.58	5.94749	464459	-337	464102	464522	-	PA14_05310	1	gshB	"Translation, ribosomal structure and biogenesis"	PA0407	PA14_05310	IHMA87_00386	homolog_g423
refseq|NC_008463.1|chromosome	peak1296	2	412.12	6.15972	6214363	-81	6214262	6214682	-	PA14_69640	1		Inorganic ion transport and metabolism	PA5275	PA14_69640	IHMA87_05757	homolog_g5419	-173	6214136	6214556	+	PA14_69660	6	lppL	Cell motility	PA5276	PA14_69660	IHMA87_05758	homolog_g5420
refseq|NC_008463.1|chromosome	peak705	1	408.81	6.130475000000001	3512045	-31	3511676	3512096	+	PA14_39470	1				PA14_39470		homolog_g6146
refseq|NC_008463.1|chromosome	peak25	1	404.96	6.1213	122452	-273	122325	122745	+	PA14_01250	1		Inorganic ion transport and metabolism	PA0103	PA14_01250	IHMA87_00106	homolog_g115
refseq|NC_008463.1|chromosome	peak420	1	395.33	5.285965	1924434	-302	1924112	1924532	-	PA14_22090	1				PA14_22090		homolog_g5960
refseq|NC_008463.1|chromosome	peak292	1	389.67	5.988605	1307054	-84	1306950	1307370	-	PA14_15430	1				PA14_15430		homolog_g5921
refseq|NC_008463.1|chromosome	peak480	1	389.08	5.9114450000000005	2211805	-40	2211445	2211865	+	PA14_25280	8	nqrA	Energy production and conversion	PA2999	PA14_25280	IHMA87_01968	homolog_g3073
refseq|NC_008463.1|chromosome	peak402	2	385.26	5.931255	1847903	-49	1847834	1848254	-	PA14_21320	2		Lipid transport and metabolism	PA3301	PA14_21320	IHMA87_01641	homolog_g3387	-198	1847701	1848121	+	PA14_21340	1	fadD2	Lipid transport and metabolism	PA3300	PA14_21340	IHMA87_01642	homolog_g3386
refseq|NC_008463.1|chromosome	peak332	1	378.14	5.899305	1477637	-150	1477387	1477807	+	PA14_17250	1		Amino acid transport and metabolism	PA3641	PA14_17250	IHMA87_01328	homolog_g3735
refseq|NC_008463.1|chromosome	peak931	2	377.35	5.77976	4693286	-101	4693165	4693585	-	PA14_52930	1		Transcription	PA0876	PA14_52930	IHMA87_04378	homolog_g911	-119	4693005	4693425	+	PA14_52940	1		Function unknown	PA0875	PA14_52940	IHMA87_04379	homolog_g910
refseq|NC_008463.1|chromosome	peak370	2	361.37	5.72537	1656205	-182	1655987	1656407	+	PA14_19190	1		Energy production and conversion	PA3471	PA14_19190	IHMA87_01479	homolog_g3562	-276	1655909	1656329	-	PA14_19170	1		Cell wall/membrane/envelope biogenesis	PA3472	PA14_19170	IHMA87_01478	homolog_g3563
refseq|NC_008463.1|chromosome	peak295	2	348.21	5.6471800000000005	1311700	-158	1311458	1311878	+	PA14_15490	1				PA14_15490		homolog_g5929	-374	1311674	1312094	+	PA14_15500	1				PA14_15500		homolog_g5930
refseq|NC_008463.1|chromosome	peak751	1	339.53	5.528745000000001	3797452	-28	3797404	3797824	-	PA14_42680	1		Carbohydrate transport and metabolism	PA1688	PA14_42680	IHMA87_03479	homolog_g1737
refseq|NC_008463.1|chromosome	peak366	1	337.63	5.508315	1641565	-162	1641383	1641803	-	PA14_18985	2		Function unknown	PA3486	PA14_18985		homolog_g3577
refseq|NC_008463.1|chromosome	peak1357	1	336.18	5.396525	6485273	-266	6484987	6485407	-	PA14_72800	2		Inorganic ion transport and metabolism	PA5518	PA14_72800	IHMA87_06062	homolog_g5670
refseq|NC_008463.1|chromosome	peak1063	2	328.95	5.47726	5213286	-59	5213207	5213627	-	PA14_58540	3		General function prediction only	PA4511	PA14_58540	IHMA87_04833	homolog_g4621	-71	5212957	5213377	+	PA14_58550	1	lpxO1	"Posttranslational modification, protein turnover, chaperones"	PA4512	PA14_58550	IHMA87_04834	homolog_g4622
refseq|NC_008463.1|chromosome	peak492	2	327.17	5.409245	2251878	-28	2251506	2251926	+	PA14_25800	1		Transcription	PA2957	PA14_25800	IHMA87_02013	homolog_g3030	-58	2251800	2252220	-	PA14_25790	1		Amino acid transport and metabolism	PA2958	PA14_25790	IHMA87_02012	homolog_g3031
refseq|NC_008463.1|chromosome	peak637	1	318.67	5.374504999999999	3007209	-248	3007057	3007477	+	PA14_33830	2		Inorganic ion transport and metabolism	PA2384	PA14_33830	IHMA87_02771	homolog_g2440
refseq|NC_008463.1|chromosome	peak362	1	315.45	5.33644	1612196	-61	1611857	1612277	+	PA14_18740	1	argG	Amino acid transport and metabolism	PA3525	PA14_18740	IHMA87_01446	homolog_g3616
refseq|NC_008463.1|chromosome	peak432	2	312.26	5.34001	1975209	-196	1974993	1975413	-	PA14_22690	1	trkH	Inorganic ion transport and metabolism	PA3210	PA14_22690	IHMA87_01734	homolog_g3293	-398	1975207	1975627	+	PA14_22710	1		Energy production and conversion	PA3208	PA14_22710	IHMA87_01736	homolog_g3291
refseq|NC_008463.1|chromosome	peak463	1	296.13	5.10504	2135330	-138	2135068	2135488	+	PA14_24480	2	pelA	Function unknown	PA3064	PA14_24480	IHMA87_01882	homolog_g3139
refseq|NC_008463.1|chromosome	peak891	2	291.66	5.103785	4508680	-19	4508641	4509061	-	PA14_50740	1		Cell wall/membrane/envelope biogenesis	PA1053	PA14_50740	IHMA87_04158	homolog_g1096	-169	4508449	4508869	+	PA14_50750	1				PA14_50750	IHMA87_04159	homolog_g6206
refseq|NC_008463.1|chromosome	peak40	1	289.89	5.069275	187673	-307	187580	188000	+	PA14_02060	1		Cell wall/membrane/envelope biogenesis	PA0165	PA14_02060	IHMA87_00166	homolog_g177
refseq|NC_008463.1|chromosome	peak1064	1	288.41	5.143409999999999	5219455	-346	5219401	5219821	+	PA14_58580	2		Function unknown	PA4515	PA14_58580	IHMA87_04837	homolog_g4625
refseq|NC_008463.1|chromosome	peak1095	2	271.14	4.660425	5346423	-41	5346064	5346484	+	PA14_60040	2				PA14_60040	IHMA87_04991	homolog_g6368	-78	5346325	5346745	-	PA14_60030	1				PA14_60030		homolog_g6367
refseq|NC_008463.1|chromosome	peak296	1	270.45	4.65997	1312430	-225	1312255	1312675	+	PA14_15510	1				PA14_15510		homolog_g5931
refseq|NC_008463.1|chromosome	peak792	1	266.08	4.916065	3979759	-143	3979596	3980016	-	PA14_44670	2	zipA	"Cell cycle control, cell division, chromosome partitioning"	PA1528	PA14_44670	IHMA87_03647	homolog_g1574
refseq|NC_008463.1|chromosome	peak702	1	261.36	4.8591	3503458	-101	3503337	3503757	-	PA14_39350	5	rbsB	Carbohydrate transport and metabolism	PA1946	PA14_39350	IHMA87_03179	homolog_g2001
refseq|NC_008463.1|chromosome	peak198	1	261.22	4.827115	908487	-161	908248	908668	+	PA14_10550	2		Inorganic ion transport and metabolism	PA4130	PA14_10550	IHMA87_00791	homolog_g4226
refseq|NC_008463.1|chromosome	peak119	2	237.21	4.63965	520574	-45	520509	520929	-	PA14_05870	1		Inorganic ion transport and metabolism	PA0450	PA14_05870	IHMA87_00429	homolog_g468	-335	520509	520929	+	PA14_05880	2		"Posttranslational modification, protein turnover, chaperones"	PA0451	PA14_05880	IHMA87_00430	homolog_g469
refseq|NC_008463.1|chromosome	peak1337	1	233.98	4.61365	6425117	-189	6424906	6425326	+	PA14_72090	2		Function unknown	PA5463	PA14_72090	IHMA87_06006	homolog_g5613
refseq|NC_008463.1|chromosome	peak811	2	227.84	4.515825	4094418	-73	4094325	4094745	-	PA14_46020	1		Function unknown	PA1424	PA14_46020	IHMA87_03753	homolog_g1470	-221	4094239	4094659	+	PA14_46030	1	bdlA	Cell motility	PA1423	PA14_46030	IHMA87_03754	homolog_g1469
refseq|NC_008463.1|chromosome	peak923	1	227.78	4.479150000000001	4660727	-149	4660558	4660978	-	PA14_52570	1	rsmA	Signal transduction mechanisms	PA0905	PA14_52570	IHMA87_04349	homolog_g941
refseq|NC_008463.1|chromosome	peak82	1	226.42	4.531215	308063	-397	307646	308066	-	PA14_03360	2				PA14_03360		homolog_g5862
refseq|NC_008463.1|chromosome	peak1234	1	223.27	4.496175	5943729	-186	5943523	5943943	-	PA14_66570	2	gltB	Amino acid transport and metabolism	PA5036	PA14_66570	IHMA87_05517	homolog_g5172
refseq|NC_008463.1|chromosome	peak1265	2	216.66	4.2752	6101767	-42	6101409	6101829	+	PA14_68390	1		Amino acid transport and metabolism	PA5177	PA14_68390	IHMA87_05658	homolog_g5316	-84	6101663	6102083	-	PA14_68380	2		General function prediction only	PA5176	PA14_68380	IHMA87_05657	homolog_g5315
refseq|NC_008463.1|chromosome	peak786	2	214.11	4.404835	3961562	-89	3961453	3961873	-	PA14_44480	1		Function unknown	PA1545	PA14_44480		homolog_g1592	-157	3961319	3961739	+	PA14_44490	1	anr	Signal transduction mechanisms	PA1544	PA14_44490	IHMA87_03630	homolog_g1591
refseq|NC_008463.1|chromosome	peak256	1	213.49	4.4139800000000005	1192625	-143	1192462	1192882	-	PA14_13860	1				PA14_13860		homolog_g5902
refseq|NC_008463.1|chromosome	peak1252	1	212.22	4.37667	6021749	-140	6021589	6022009	-	PA14_67420	2	hutC	Transcription	PA5105	PA14_67420	IHMA87_05580	homolog_g5241
refseq|NC_008463.1|chromosome	peak759	1	210.39	4.400675	3846809	-389	3846400	3846820	-	PA14_43170	1		General function prediction only	PA1650	PA14_43170	IHMA87_03518	homolog_g1699
refseq|NC_008463.1|chromosome	peak4	1	206.98	4.33253	15605	-16	15221	15641	+	PA14_00140	1		Function unknown	PA0013	PA14_00140	IHMA87_00012	homolog_g25
refseq|NC_008463.1|chromosome	peak1262	1	204.29	4.073905	6077258	-118	6076976	6077396	+	PA14_68110	4		Transcription	PA5157	PA14_68110	IHMA87_05637	homolog_g5295
refseq|NC_008463.1|chromosome	peak736	1	204.06	4.276644999999999	3713649	-150	3713479	3713899	-	PA14_41570	1	oprF	Cell wall/membrane/envelope biogenesis	PA1777	PA14_41570	IHMA87_03428	homolog_g1826
refseq|NC_008463.1|chromosome	peak225	2	203.18	4.287115	1012301	-64	1011965	1012385	+	PA14_11680	1	PA4032	Signal transduction mechanisms	PA4032	PA14_11680	IHMA87_00896	homolog_g4128	-131	1012150	1012570	-	PA14_11670	1		Function unknown	PA4033	PA14_11670	IHMA87_00895	homolog_g4129
refseq|NC_008463.1|chromosome	peak703	1	200.77	4.24461	3504934	-30	3504884	3505304	-	PA14_39360	1		Signal transduction mechanisms	PA1945	PA14_39360		homolog_g2000
refseq|NC_008463.1|chromosome	peak456	1	198.93	4.241445	2108097	-260	2107957	2108377	+	PA14_24290	1	gbt	Function unknown	PA3082	PA14_24290	IHMA87_01866	homolog_g3157
refseq|NC_008463.1|chromosome	peak1108	1	197.86	4.2252	5376843	-113	5376556	5376976	+	PA14_60320	1				PA14_60320		homolog_g6384
refseq|NC_008463.1|chromosome	peak263	1	193.36	4.205305	1209463	-122	1209185	1209605	+	PA14_14130	1		General function prediction only	PA3856	PA14_14130	IHMA87_01093	homolog_g3951
refseq|NC_008463.1|chromosome	peak1315	1	192.42	4.215339999999999	6331213	-379	6331192	6331612	+	PA14_71070	1	gbdR	Transcription	PA5380	PA14_71070	IHMA87_05911	homolog_g5530
refseq|NC_008463.1|chromosome	peak930	1	189.33	4.15532	4679676	-251	4679405	4679825	-	PA14_52790	6	aotJ	Amino acid transport and metabolism	PA0888	PA14_52790	IHMA87_04365	homolog_g924
refseq|NC_008463.1|chromosome	peak426	1	187.7	4.147584999999999	1945605	-21	1945226	1945646	+	PA14_22340	4		Function unknown	PA3235	PA14_22340	IHMA87_01709	homolog_g3318
refseq|NC_008463.1|chromosome	peak1193	1	185.54	4.091645	5712368	-121	5712089	5712509	+	PA14_64090	3	aroQ1	Amino acid transport and metabolism	PA4846	PA14_64090	IHMA87_05334	homolog_g4980
refseq|NC_008463.1|chromosome	peak1274	1	183.17	4.116014999999999	6131636	-368	6131604	6132024	+	PA14_68750	1		"Intracellular trafficking, secretion, and vesicular transport"	PA5205	PA14_68750	IHMA87_05688	homolog_g5348
refseq|NC_008463.1|chromosome	peak154	2	180.53	4.091785	701933	7	701526	701946	+	PA14_08200	1		Function unknown	PA0632	PA14_08200		homolog_g653	-294	701827	702247	+	PA14_08210	2		Function unknown	PA0633	PA14_08210		homolog_g654
refseq|NC_008463.1|chromosome	peak549	1	180.49	4.08201	2565640	20	2565640	2566060	-	PA14_29590	1	mvaU	Function unknown	PA2667	PA14_29590	IHMA87_02442	homolog_g2728
refseq|NC_008463.1|chromosome	peak657	1	180.34	2.72594	3176725	-110	3176595	3177015	-	PA14_35720	1				PA14_35720		homolog_g6105
refseq|NC_008463.1|chromosome	peak946	2	179.31	4.058945	4751575	-106	4751281	4751701	+	PA14_53580	3				PA14_53580		homolog_g6226	-253	4751302	4751722	-	PA14_53570	1				PA14_53570		homolog_g6225
refseq|NC_008463.1|chromosome	peak941	1	178.58	4.040135	4737846	-20	4737806	4738226	-	PA14_53420	1		"Posttranslational modification, protein turnover, chaperones"	PA0838	PA14_53420	IHMA87_04418	homolog_g872
refseq|NC_008463.1|chromosome	peak1180	1	177.89	4.062860000000001	5657701	-274	5657575	5657995	+	PA14_63450	1				PA14_63450		homolog_g6393
refseq|NC_008463.1|chromosome	peak80	1	177.1	3.945435	305927	-328	305579	305999	-	PA14_03340	3				PA14_03340		homolog_g5860
refseq|NC_008463.1|chromosome	peak19	1	176.16	4.05031	75332	-289	75023	75443	-	PA14_00760	1		Function unknown	PA0064	PA14_00760	IHMA87_00066	homolog_g76
refseq|NC_008463.1|chromosome	peak706	1	173.96	4.008925	3512749	-344	3512693	3513113	+	PA14_39480	1				PA14_39480		homolog_g6147
refseq|NC_008463.1|chromosome	peak407	1	173.88	3.99231	1858447	-127	1858174	1858594	+	PA14_21450	3		Function unknown	PA3294	PA14_21450		homolog_g3380
refseq|NC_008463.1|chromosome	peak32	1	173.08	3.66518	141420	-239	141161	141581	-	PA14_01500	1		Transcription	PA0123	PA14_01500	IHMA87_00126	homolog_g135
refseq|NC_008463.1|chromosome	peak107	1	173.0	4.011105	417388	-68	417056	417476	+	PA14_04700	1		General function prediction only	PA0360	PA14_04700	IHMA87_00337	homolog_g376
refseq|NC_008463.1|chromosome	peak491	1	171.54	3.95515	2249196	-118	2248914	2249334	+	PA14_25770	2	pilZ	"Intracellular trafficking, secretion, and vesicular transport"	PA2960	PA14_25770	IHMA87_02009	homolog_g3034
refseq|NC_008463.1|chromosome	peak890	1	171.18	3.986995	4498238	-275	4498113	4498533	+	PA14_50630	1		Function unknown	PA1064	PA14_50630	IHMA87_04147	homolog_g1107
refseq|NC_008463.1|chromosome	peak1116	1	169.86	3.982195	5390041	-395	5390036	5390456	+	PA14_60480	1		Function unknown	PA4570	PA14_60480	IHMA87_05031	homolog_g4684
refseq|NC_008463.1|chromosome	peak1201	1	168.2	3.95808	5762402	-350	5762352	5762772	+	PA14_64710	1		Inorganic ion transport and metabolism	PA4897	PA14_64710	IHMA87_05386	homolog_g5031
refseq|NC_008463.1|chromosome	peak1348	1	165.47	3.925985	6455462	-322	6455384	6455804	+	PA14_72480	1		General function prediction only	PA5492	PA14_72480	IHMA87_06035	homolog_g5643
refseq|NC_008463.1|chromosome	peak215	1	165.37	3.812995	981965	-96	981849	982269	-	PA14_11270	1	oprG	Cell wall/membrane/envelope biogenesis	PA4067	PA14_11270	IHMA87_00858	homolog_g4163
refseq|NC_008463.1|chromosome	peak801	2	163.35	3.87573	4026364	-162	4026182	4026602	-	PA14_45130	1		Amino acid transport and metabolism	PA1491	PA14_45130		homolog_g1537	-185	4026149	4026569	+	PA14_45150	1		Transcription	PA1490	PA14_45150		homolog_g1536
refseq|NC_008463.1|chromosome	peak403	1	162.56	3.865835	1849738	-286	1849624	1850044	+	PA14_21370	1	fadD1	Lipid transport and metabolism	PA3299	PA14_21370	IHMA87_01643	homolog_g3385
refseq|NC_008463.1|chromosome	peak587	1	160.81	3.87994	2780950	-157	2780707	2781127	+	PA14_31930	1				PA14_31930	IHMA87_02626	homolog_g6084
refseq|NC_008463.1|chromosome	peak1181	1	160.65	3.883375	5659304	-57	5659227	5659647	-	PA14_63470	1		"Secondary metabolites biosynthesis, transport and catabolism"	PA4803	PA14_63470	IHMA87_05285	homolog_g4937
refseq|NC_008463.1|chromosome	peak954	1	156.2	3.83364	4781162	-390	4781152	4781572	+	PA14_53920	6		Transcription	PA0797	PA14_53920	IHMA87_04457	homolog_g828
refseq|NC_008463.1|chromosome	peak747	1	155.66	3.802925	3776688	-96	3776572	3776992	-	PA14_42380	1	exsD	Function unknown	PA1714	PA14_42380		homolog_g1763
refseq|NC_008463.1|chromosome	peak394	1	153.26	3.77768	1792245	-58	1791903	1792323	+	PA14_20820	1		Signal transduction mechanisms	PA3343	PA14_20820	IHMA87_01605	homolog_g3431
refseq|NC_008463.1|chromosome	peak369	1	151.58	3.78011	1650816	-174	1650590	1651010	+	PA14_19120	2	rhlR	Transcription	PA3477	PA14_19120	IHMA87_01473	homolog_g3568
refseq|NC_008463.1|chromosome	peak584	2	151.57	3.693555	2733333	-89	2733224	2733644	-	PA14_31430	1			PA2559.1	PA14_31430	IHMA87_02588	homolog_g2615	-230	2733163	2733583	+	PA14_31440	1		Function unknown	PA2559	PA14_31440	IHMA87_02589	homolog_g2614
refseq|NC_008463.1|chromosome	peak965	2	148.6	3.73278	4841840	-1	4841819	4842239	-	PA14_54610	1		Function unknown	PA0748	PA14_54610	IHMA87_04509	homolog_g779	-102	4841542	4841962	+	PA14_54620	5		Energy production and conversion	PA0747	PA14_54620	IHMA87_04510	homolog_g778
refseq|NC_008463.1|chromosome	peak1232	1	147.82	3.73291	5928811	-170	5928581	5929001	+	PA14_66460	1		Signal transduction mechanisms	PA5027	PA14_66460	IHMA87_05511	homolog_g5163
refseq|NC_008463.1|chromosome	peak30	1	145.54	3.712395	134928	-234	134762	135182	+	PA14_01430	2		General function prediction only	PA0117	PA14_01430	IHMA87_00120	homolog_g129
refseq|NC_008463.1|chromosome	peak777	2	138.67	3.611885	3923119	5	3922714	3923134	+	PA14_44070	1	gltA	Energy production and conversion	PA1580	PA14_44070	IHMA87_03591	homolog_g1629	-354	3922745	3923165	-	PA14_44060	4	sdhC	Energy production and conversion	PA1581	PA14_44060	IHMA87_03590	homolog_g1630
refseq|NC_008463.1|chromosome	peak1264	1	137.97	3.59057	6092977	-109	6092686	6093106	+	PA14_68300	4	arcD	Amino acid transport and metabolism	PA5170	PA14_68300	IHMA87_05651	homolog_g5309
refseq|NC_008463.1|chromosome	peak380	2	137.38	3.619765	1748060	-132	1747908	1748328	-	PA14_20290	1	amrZ	Function unknown	PA3385	PA14_20290	IHMA87_01557	homolog_g3475	-229	1747889	1748309	+	PA14_20300	13	phnC	Inorganic ion transport and metabolism	PA3384	PA14_20300	IHMA87_01558	homolog_g3474
refseq|NC_008463.1|chromosome	peak158	1	137.28	3.549765	712282	-179	712061	712481	+	PA14_08310	3		Function unknown	PA0646	PA14_08310		homolog_g667
refseq|NC_008463.1|chromosome	peak1333	2	136.35	3.59002	6418034	-123	6417891	6418311	-	PA14_72000	8	rmd	Cell wall/membrane/envelope biogenesis	PA5454	PA14_72000	IHMA87_05988	homolog_g5604	-285	6417919	6418339	+	PA14_72010	5		Cell wall/membrane/envelope biogenesis	PA5455	PA14_72010		homolog_g5605
refseq|NC_008463.1|chromosome	peak390	1	134.02	3.57993	1775709	-46	1775355	1775775	+	PA14_20630	1		Function unknown	PA3359	PA14_20630	IHMA87_01589	homolog_g3447
refseq|NC_008463.1|chromosome	peak507	1	133.53	3.559875	2319537	-191	2319328	2319748	+	PA14_26620	1		Function unknown	PA2894	PA14_26620	IHMA87_02071	homolog_g2966
refseq|NC_008463.1|chromosome	peak188	1	132.88	3.5694099999999995	830555	-350	830505	830925	+	PA14_09680	2	bfiS	Signal transduction mechanisms	PA4197	PA14_09680	IHMA87_00738	homolog_g4293
refseq|NC_008463.1|chromosome	peak423	1	131.04	3.48059	1934883	-22	1934841	1935261	-	PA14_22160	1				PA14_22160		homolog_g5966
refseq|NC_008463.1|chromosome	peak585	1	130.98	3.5343800000000005	2757263	-98	2756961	2757381	+	PA14_31700	1		Lipid transport and metabolism	PA2541	PA14_31700	IHMA87_02609	homolog_g2596
refseq|NC_008463.1|chromosome	peak721	1	130.53	3.52788	3613573	-182	3613371	3613791	-	PA14_40430	1		"Secondary metabolites biosynthesis, transport and catabolism"	PA1860	PA14_40430	IHMA87_03260	homolog_g1915
refseq|NC_008463.1|chromosome	peak791	2	126.81	3.4948	3973635	4	3973231	3973651	+	PA14_44640	1		Amino acid transport and metabolism	PA1531	PA14_44640	IHMA87_03643	homolog_g1578	-41	3973574	3973994	-	PA14_44630	3				PA14_44630	IHMA87_03642	homolog_g6170
refseq|NC_008463.1|chromosome	peak311	1	126.62	3.440615	1368324	-133	1368057	1368477	+	PA14_16070	2	hom	Transcription	PA3736	PA14_16070	IHMA87_01218	homolog_g3830
refseq|NC_008463.1|chromosome	peak1096	1	125.08	3.416135	5347415	-117	5347132	5347552	+	PA14_60060	1				PA14_60060		homolog_g6370
refseq|NC_008463.1|chromosome	peak1034	1	124.97	3.277925	5119579	8	5119567	5119987	-	PA14_57460	16		Function unknown	PA4421	PA14_57460	IHMA87_04739	homolog_g4529
refseq|NC_008463.1|chromosome	peak1130	2	124.88	3.4683	5439211	-56	5439135	5439555	-	PA14_60960	1		Function unknown	PA4607	PA14_60960	IHMA87_05066	homolog_g4723	-147	5438958	5439378	+	PA14_60970	1		Function unknown	PA4608	PA14_60970	IHMA87_05067	homolog_g4724
refseq|NC_008463.1|chromosome	peak1100	2	124.68	3.44892	5355663	-161	5355424	5355844	+	PA14_60130	2				PA14_60130	IHMA87_04997	homolog_g6377	-374	5355269	5355689	-	PA14_60120	3				PA14_60120		homolog_g6376
refseq|NC_008463.1|chromosome	peak1241	1	123.58	3.44749	5989946	-137	5989789	5990209	-	PA14_67090	2	opgG	Inorganic ion transport and metabolism	PA5078	PA14_67090	IHMA87_05560	homolog_g5214
refseq|NC_008463.1|chromosome	peak1119	1	121.85	3.395085	5411253	-31	5411202	5411622	-	PA14_60710	1	gdhA	Amino acid transport and metabolism	PA4588	PA14_60710	IHMA87_05048	homolog_g4704
refseq|NC_008463.1|chromosome	peak565	1	120.88	3.41997	2692025	-25	2691980	2692400	-	PA14_30970	1				PA14_30970		homolog_g6054
refseq|NC_008463.1|chromosome	peak42	1	118.9	3.34713	195728	-120	195588	196008	-	PA14_02150	2		Transcription	PA0172	PA14_02150	IHMA87_00173	homolog_g184
refseq|NC_008463.1|chromosome	peak436	2	118.48	3.380765	2000108	-51	1999759	2000179	+	PA14_23070	3	zwf	Carbohydrate transport and metabolism	PA3183	PA14_23070	IHMA87_01763	homolog_g3266	-136	1999952	2000372	-	PA14_23060	1		Transcription	PA3184	PA14_23060	IHMA87_01762	homolog_g3267
refseq|NC_008463.1|chromosome	peak129	2	117.95	3.381925	557253	-118	557115	557535	-	PA14_06290	1	glcB	Energy production and conversion	PA0482	PA14_06290	IHMA87_00461	homolog_g501	-189	557042	557462	+	PA14_06300	1		Transcription	PA0483	PA14_06300	IHMA87_00462	homolog_g502
refseq|NC_008463.1|chromosome	peak1272	2	117.64	3.372775	6125718	-77	6125395	6125815	+	PA14_68710	2		Transcription	PA5201	PA14_68710	IHMA87_05684	homolog_g5343	-112	6125586	6126006	-	PA14_68700	2	amgR	Signal transduction mechanisms	PA5200	PA14_68700	IHMA87_05683	homolog_g5342
refseq|NC_008463.1|chromosome	peak1318	2	117.61	3.3814	6359967	-60	6359627	6360047	+	PA14_71420	1	gbcB	Energy production and conversion	PA5411	PA14_71420	IHMA87_05943	homolog_g5561	-368	6359579	6359999	-	PA14_71410	1	gbcA	Inorganic ion transport and metabolism	PA5410	PA14_71410	IHMA87_05942	homolog_g5560
refseq|NC_008463.1|chromosome	peak1083	1	117.0	3.3003849999999995	5291200	-119	5291061	5291481	-	PA14_59410	1				PA14_59410		homolog_g6311
refseq|NC_008463.1|chromosome	peak489	1	116.9	3.378875	2243963	-198	2243761	2244181	+	PA14_25670	6	acpP	"Secondary metabolites biosynthesis, transport and catabolism"	PA2966	PA14_25670	IHMA87_02003	homolog_g3040
refseq|NC_008463.1|chromosome	peak1227	1	115.05	3.356805	5896502	-308	5896174	5896594	-	PA14_66170	4		"Posttranslational modification, protein turnover, chaperones"	PA5005	PA14_66170	IHMA87_05489	homolog_g5141
refseq|NC_008463.1|chromosome	peak824	2	114.89	3.330655	4146087	-50	4145737	4146157	+	PA14_46570	3				PA14_46570		homolog_g6179	-222	4145845	4146265	-	PA14_46560	1				PA14_46560		homolog_g6178
refseq|NC_008463.1|chromosome	peak326	1	113.28	3.3134	1434782	-31	1434413	1434833	+	PA14_16770	1		Function unknown	PA3680	PA14_16770	IHMA87_01288	homolog_g3774
refseq|NC_008463.1|chromosome	peak756	1	111.19	3.1242350000000005	3831687	-199	3831486	3831906	+	PA14_43070	4				PA14_43070		homolog_g6162
refseq|NC_008463.1|chromosome	peak723	1	109.91	3.28906	3627041	-29	3626992	3627412	-	PA14_40630	1		"Posttranslational modification, protein turnover, chaperones"	PA1847	PA14_40630	IHMA87_03274	homolog_g1902
refseq|NC_008463.1|chromosome	peak1094	1	108.79	3.276125	5342565	-179	5342344	5342764	+	PA14_60000	3				PA14_60000	IHMA87_04987	homolog_g6364
refseq|NC_008463.1|chromosome	peak139	1	108.3	3.2696500000000004	632470	-231	632301	632721	+	PA14_07370	1		Function unknown	PA0567	PA14_07370	IHMA87_00544	homolog_g587
refseq|NC_008463.1|chromosome	peak722	2	106.78	3.24135	3622007	-141	3621748	3622168	+	PA14_40560	1		Function unknown	PA1852	PA14_40560	IHMA87_03269	homolog_g1907	-144	3621843	3622263	-	PA14_40550	1		Transcription	PA1853	PA14_40550	IHMA87_03268	homolog_g1908
refseq|NC_008463.1|chromosome	peak406	2	105.71	3.237685	1857800	-97	1857683	1858103	-	PA14_21410	1	phoA	Inorganic ion transport and metabolism	PA3296	PA14_21410	IHMA87_01646	homolog_g3382	-108	1857508	1857928	+	PA14_21440	1		Nucleotide transport and metabolism	PA3295	PA14_21440	IHMA87_01647	homolog_g3381
refseq|NC_008463.1|chromosome	peak417	1	105.46	3.235785	1911744	-10	1911354	1911774	+	PA14_21980	1		"Translation, ribosomal structure and biogenesis"	PA3248	PA14_21980	IHMA87_01696	homolog_g3331
refseq|NC_008463.1|chromosome	peak1050	1	105.26	3.2313400000000003	5156134	-327	5156061	5156481	+	PA14_57940	5	rpoN	Transcription	PA4462	PA14_57940	IHMA87_04784	homolog_g4572
refseq|NC_008463.1|chromosome	peak1164	1	103.43	3.20927	5583239	-155	5582994	5583414	+	PA14_62580	3	panB	Coenzyme transport and metabolism	PA4729	PA14_62580	IHMA87_05206	homolog_g4859
refseq|NC_008463.1|chromosome	peak714	1	102.81	3.173855	3563433	-256	3563289	3563709	+	PA14_39990	2		Lipid transport and metabolism	PA1897	PA14_39990	IHMA87_03221	homolog_g1952
refseq|NC_008463.1|chromosome	peak861	1	102.37	3.0774349999999995	4345260	-179	4345061	4345481	-	PA14_48870	1		"Cell cycle control, cell division, chromosome partitioning"	PA1192	PA14_48870	IHMA87_04024	homolog_g1236
refseq|NC_008463.1|chromosome	peak470	2	102.05	3.17602	2171375	-44	2171019	2171439	+	PA14_24840	2		Transcription	PA3034	PA14_24840	IHMA87_01914	homolog_g3109	-122	2171233	2171653	-	PA14_24830	3		"Posttranslational modification, protein turnover, chaperones"	PA3035	PA14_24830	IHMA87_01913	homolog_g3110
refseq|NC_008463.1|chromosome	peak1327	2	101.38	3.097845	6392866	-18	6392484	6392904	+	PA14_71750	1		Transcription	PA5437	PA14_71750	IHMA87_05969	homolog_g5587	-196	6392650	6393070	-	PA14_71740	2		Lipid transport and metabolism	PA5436	PA14_71740	IHMA87_05968	homolog_g5586
refseq|NC_008463.1|chromosome	peak93	2	101.08	3.1208850000000004	348878	19	348459	348879	+	PA14_03870	3	spuA	General function prediction only	PA0297	PA14_03870	IHMA87_00275	homolog_g312	-298	348560	348980	-	PA14_03860	1	spuI	Amino acid transport and metabolism	PA0296	PA14_03860		homolog_g310
refseq|NC_008463.1|chromosome	peak821	1	100.64	3.174515	4141309	-69	4141220	4141640	-	PA14_46520	2				PA14_46520		homolog_g6174
refseq|NC_008463.1|chromosome	peak1037	1	100.56	3.15991	5128695	-278	5128397	5128817	-	PA14_57570	3		Energy production and conversion	PA4431	PA14_57570	IHMA87_04752	homolog_g4540
refseq|NC_008463.1|chromosome	peak1305	1	99.13	3.15409	6284999	-171	6284808	6285228	-	PA14_70550	3		Carbohydrate transport and metabolism	PA5343	PA14_70550	IHMA87_05868	homolog_g5488
refseq|NC_008463.1|chromosome	peak261	1	97.51	3.131375	1202891	-42	1202829	1203249	-	PA14_14020	1	dauB	Amino acid transport and metabolism	PA3862	PA14_14020	IHMA87_01077	homolog_g3957
refseq|NC_008463.1|chromosome	peak1321	2	97.41	3.125665	6379722	-36	6379666	6380086	-	PA14_71620	2	purE	Nucleotide transport and metabolism	PA5426	PA14_71620	IHMA87_05958	homolog_g5576	-312	6379634	6380054	+	PA14_71630	1	adhA	General function prediction only	PA5427	PA14_71630	IHMA87_05959	homolog_g5577
refseq|NC_008463.1|chromosome	peak1353	1	97.22	3.1273150000000003	6474058	-146	6473804	6474224	+	PA14_72700	1		Amino acid transport and metabolism	PA5509	PA14_72700	IHMA87_06053	homolog_g5661
refseq|NC_008463.1|chromosome	peak283	1	96.4	3.1203450000000004	1280899	-228	1280651	1281071	-	PA14_15090	1		Function unknown	PA3788	PA14_15090	IHMA87_01165	homolog_g3882
refseq|NC_008463.1|chromosome	peak917	1	95.67	3.109815	4620938	-153	4620765	4621185	-	PA14_52070	1		Transcription	PA0942	PA14_52070		homolog_g982
refseq|NC_008463.1|chromosome	peak1347	1	95.09	2.9907450000000004	6454601	-113	6454468	6454888	-	PA14_72450	1	dsbA	"Posttranslational modification, protein turnover, chaperones"	PA5489	PA14_72450	IHMA87_06032	homolog_g5640
refseq|NC_008463.1|chromosome	peak537	1	94.74	3.093795	2479197	-82	2478879	2479299	+	PA14_28800	1				PA14_28800		homolog_g6028
refseq|NC_008463.1|chromosome	peak860	1	94.73	3.05626	4341003	-247	4340850	4341270	+	PA14_48840	1		Amino acid transport and metabolism	PA1195	PA14_48840	IHMA87_04021	homolog_g1239
refseq|NC_008463.1|chromosome	peak496	1	94.48	3.086595	2261355	-385	2260950	2261370	-	PA14_25910	1		Lipid transport and metabolism	PA2949	PA14_25910	IHMA87_02021	homolog_g3022
refseq|NC_008463.1|chromosome	peak686	2	93.89	3.0768250000000004	3389972	-63	3389635	3390055	+	PA14_38000	2				PA14_38000		homolog_g6143	-265	3389687	3390107	-	PA14_37990	2		Transcription	PA2050	PA14_37990		homolog_g2105
refseq|NC_008463.1|chromosome	peak339	2	93.63	3.060835	1509680	10	1509270	1509690	+	PA14_17580	1		Carbohydrate transport and metabolism	PA3613	PA14_17580	IHMA87_01357	homolog_g3706	-190	1509470	1509890	-	PA14_17570	1		"Translation, ribosomal structure and biogenesis"	PA3614	PA14_17570	IHMA87_01356	homolog_g3707
refseq|NC_008463.1|chromosome	peak351	1	93.38	3.075815	1550194	-201	1549973	1550393	-	PA14_18050	1		Function unknown	PA3576	PA14_18050	IHMA87_01395	homolog_g3669
refseq|NC_008463.1|chromosome	peak864	1	93.27	3.077475	4352969	-318	4352887	4353307	+	PA14_49020	1				PA14_49020		homolog_g6196
refseq|NC_008463.1|chromosome	peak1361	2	92.54	3.0519550000000004	6494022	-47	6493955	6494375	-	PA14_72930	1		Function unknown	PA5528	PA14_72930	IHMA87_06072	homolog_g5680	-317	6493939	6494359	+	PA14_72940	1		Inorganic ion transport and metabolism	PA5529	PA14_72940	IHMA87_06073	homolog_g5681
refseq|NC_008463.1|chromosome	peak967	2	92.28	3.049295	4852719	6	4852705	4853125	-	PA14_54730	1		Function unknown	PA0738	PA14_54730	IHMA87_04520	homolog_g769	-293	4852406	4852826	-	PA14_54720	1				PA14_54720	IHMA87_04519	homolog_g6233
refseq|NC_008463.1|chromosome	peak874	1	92.06	3.059705	4413272	16	4413268	4413688	-	PA14_49590	1		Transcription	PA1145	PA14_49590		homolog_g1189
refseq|NC_008463.1|chromosome	peak935	2	91.31	3.045495	4716171	5	4716156	4716576	-	PA14_53200	1		Function unknown	PA0856	PA14_53200	IHMA87_04401	homolog_g891	-173	4715944	4716364	+	PA14_53210	1		Function unknown	PA0855	PA14_53210	IHMA87_04402	homolog_g890
refseq|NC_008463.1|chromosome	peak511	1	91.04	3.04626	2347745	-16	2347709	2348129	-	PA14_26980	1		Function unknown	PA2869	PA14_26980	IHMA87_02096	homolog_g2941
refseq|NC_008463.1|chromosome	peak764	1	90.95	3.03636	3880641	-70	3880551	3880971	-	PA14_43580	2		Function unknown	PA1619	PA14_43580	IHMA87_03550	homolog_g1668
refseq|NC_008463.1|chromosome	peak675	1	89.56	2.9926	3221178	-203	3220981	3221401	+	PA14_36150	2		Function unknown	PA2208	PA14_36150	IHMA87_02921	homolog_g2264
refseq|NC_008463.1|chromosome	peak810	1	88.53	2.993855	4085373	-398	4084955	4085375	-	PA14_45940	1	lasI	Signal transduction mechanisms	PA1432	PA14_45940	IHMA87_03735	homolog_g1478
refseq|NC_008463.1|chromosome	peak753	2	88.15	3.009855	3806819	3	3806802	3807222	-	PA14_42790	1		"Translation, ribosomal structure and biogenesis"	PA1678	PA14_42790	IHMA87_03490	homolog_g1727	-174	3806593	3807013	+	PA14_42820	1		"Secondary metabolites biosynthesis, transport and catabolism"	PA1677	PA14_42820	IHMA87_03491	homolog_g1726
refseq|NC_008463.1|chromosome	peak230	2	87.21	2.998695	1024173	-144	1023917	1024337	+	PA14_11830	1		"Secondary metabolites biosynthesis, transport and catabolism"	PA4021	PA14_11830	IHMA87_00907	homolog_g4117	-195	1023958	1024378	-	PA14_11810	1		Energy production and conversion	PA4022	PA14_11810	IHMA87_00906	homolog_g4118
refseq|NC_008463.1|chromosome	peak409	1	87.18	2.95604	1862888	-187	1862675	1863095	+	PA14_21490	1		Function unknown	PA3290	PA14_21490		homolog_g3376
refseq|NC_008463.1|chromosome	peak1026	1	86.68	2.98308	5095411	-161	5095230	5095650	-	PA14_57190	1		"Replication, recombination and repair"	PA4400	PA14_57190	IHMA87_04718	homolog_g4507
refseq|NC_008463.1|chromosome	peak1263	1	86.52	2.9596	6085862	-36	6085498	6085918	+	PA14_68230	2		Signal transduction mechanisms	PA5165	PA14_68230	IHMA87_05646	homolog_g5304
refseq|NC_008463.1|chromosome	peak344	1	86.36	2.8915	1521665	-323	1521588	1522008	+	PA14_17700	2		"Translation, ribosomal structure and biogenesis"	PA3601	PA14_17700	IHMA87_01369	homolog_g3694
refseq|NC_008463.1|chromosome	peak1339	2	86.04	2.97814	6435003	-135	6434738	6435158	+	PA14_72230	1		Inorganic ion transport and metabolism	PA5473	PA14_72230	IHMA87_06016	homolog_g5624	-219	6434764	6435184	-	PA14_72220	1		Signal transduction mechanisms	PA5472	PA14_72220	IHMA87_06015	homolog_g5623
refseq|NC_008463.1|chromosome	peak789	1	85.15	2.9706650000000003	3964523	-49	3964172	3964592	+	PA14_44520	2		Inorganic ion transport and metabolism	PA1541	PA14_44520	IHMA87_03633	homolog_g1588
refseq|NC_008463.1|chromosome	peak514	2	85.06	2.95314	2373576	-92	2373464	2373884	-	PA14_27360	1		Lipid transport and metabolism	PA2841	PA14_27360	IHMA87_02126	homolog_g2911	-219	2373395	2373815	+	PA14_27370	1		"Replication, recombination and repair"	PA2840	PA14_27370	IHMA87_02127	homolog_g2910
refseq|NC_008463.1|chromosome	peak592	1	85.04	2.969645	2808432	-29	2808061	2808481	+	PA14_32310	1		Function unknown	PA2501	PA14_32310	IHMA87_02650	homolog_g2556
refseq|NC_008463.1|chromosome	peak294	1	84.32	2.95721	1310449	-61	1310368	1310788	-	PA14_15460	1				PA14_15460		homolog_g5925
refseq|NC_008463.1|chromosome	peak1216	1	84.12	2.9569650000000003	5843341	-22	5843299	5843719	-	PA14_65590	1		Function unknown	PA4963	PA14_65590	IHMA87_05455	homolog_g5099
refseq|NC_008463.1|chromosome	peak577	1	83.2	2.94034	2717263	-320	2716923	2717343	-	PA14_31240	1				PA14_31240		homolog_g6077
refseq|NC_008463.1|chromosome	peak485	1	82.7	2.93425	2228456	-123	2228179	2228599	+	PA14_25490	7		"Intracellular trafficking, secretion, and vesicular transport"	PA2983	PA14_25490	IHMA87_01985	homolog_g3057
refseq|NC_008463.1|chromosome	peak1004	2	82.55	2.931205	5009271	-103	5008974	5009394	+	PA14_56090	1		Function unknown	PA4317	PA14_56090	IHMA87_04619	homolog_g4424	-122	5009129	5009549	-	PA14_56080	1	sbcB	"Replication, recombination and repair"	PA4316	PA14_56080	IHMA87_04618	homolog_g4423
refseq|NC_008463.1|chromosome	peak1340	1	81.77	2.843195	6436716	-239	6436555	6436975	+	PA14_72250	1		General function prediction only	PA5474	PA14_72250	IHMA87_06017	homolog_g5625
refseq|NC_008463.1|chromosome	peak781	1	80.63	2.905195	3939034	-33	3938981	3939401	-	PA14_44270	1		"Posttranslational modification, protein turnover, chaperones"	PA1564	PA14_44270	IHMA87_03609	homolog_g1613
refseq|NC_008463.1|chromosome	peak1140	1	80.48	2.87437	5468969	-196	5468765	5469185	+	PA14_61260	1		Function unknown	PA4629	PA14_61260	IHMA87_05091	homolog_g4745
refseq|NC_008463.1|chromosome	peak1156	1	79.99	2.893395	5548152	-63	5547815	5548235	+	PA14_62170	1		Function unknown	PA4697	PA14_62170	IHMA87_05169	homolog_g4820
refseq|NC_008463.1|chromosome	peak327	2	78.81	2.8744950000000005	1445892	-127	1445619	1446039	+	PA14_16870	4		Defense mechanisms	PA3672	PA14_16870	IHMA87_01296	homolog_g3766	-157	1445715	1446135	-	PA14_16860	1	plsB	Lipid transport and metabolism	PA3673	PA14_16860	IHMA87_01295	homolog_g3767
refseq|NC_008463.1|chromosome	peak499	2	78.63	2.87488	2283664	10	2283654	2284074	-	PA14_26150	1		Transcription	PA2930	PA14_26150	IHMA87_02040	homolog_g3002	-76	2283340	2283760	+	PA14_26160	1		Amino acid transport and metabolism	PA2929	PA14_26160	IHMA87_02041	homolog_g3001
refseq|NC_008463.1|chromosome	peak106	2	78.14	2.870185	405154	-97	405037	405457	-	PA14_04550	1	glpQ	Energy production and conversion	PA0347	PA14_04550	IHMA87_00324	homolog_g363	-113	404867	405287	+	PA14_04560	2		Function unknown	PA0348	PA14_04560	IHMA87_00325	homolog_g364
refseq|NC_008463.1|chromosome	peak428	1	77.12	2.847475	1950168	-42	1949810	1950230	+	PA14_22400	1		Function unknown	PA3231	PA14_22400	IHMA87_01713	homolog_g3314
refseq|NC_008463.1|chromosome	peak513	2	76.05	2.834025	2368927	-194	2368713	2369133	-	PA14_27280	1		Transcription	PA2846	PA14_27280	IHMA87_02121	homolog_g2916	-219	2368746	2369166	+	PA14_27310	1		Function unknown	PA2844	PA14_27310	IHMA87_02123	homolog_g2914
refseq|NC_008463.1|chromosome	peak102	1	75.63	2.836835	372775	-304	372679	373099	+	PA14_04160	2		Function unknown	PA0319	PA14_04160	IHMA87_00299	homolog_g335
refseq|NC_008463.1|chromosome	peak1091	1	75.06	2.7659900000000004	5330110	-116	5329826	5330246	+	PA14_59840	1				PA14_59840	IHMA87_04971	homolog_g6348
refseq|NC_008463.1|chromosome	peak238	1	74.18	2.8155149999999995	1078238	-366	1077852	1078272	-	PA14_12530	1		General function prediction only	PA3969	PA14_12530	IHMA87_00958	homolog_g4065
refseq|NC_008463.1|chromosome	peak454	2	74.03	2.809805	2084797	-71	2084468	2084888	+	PA14_23990	9	xcpR	Cell motility	PA3103	PA14_23990	IHMA87_01842	homolog_g3181	-149	2084628	2085048	-	PA14_23980	2	xcpP	Function unknown	PA3104	PA14_23980	IHMA87_01841	homolog_g3182
refseq|NC_008463.1|chromosome	peak451	1	73.41	2.8013	2074460	-269	2074329	2074749	+	PA14_23860	4	accD	Lipid transport and metabolism	PA3112	PA14_23860	IHMA87_01833	homolog_g3190
refseq|NC_008463.1|chromosome	peak430	1	72.84	2.796995	1959510	-177	1959313	1959733	-	PA14_22510	1				PA14_22510		homolog_g5978
refseq|NC_008463.1|chromosome	peak195	1	71.5	2.77771	898128	-216	897892	898312	-	PA14_10380	1		Function unknown	PA4139	PA14_10380	IHMA87_00782	homolog_g4235
refseq|NC_008463.1|chromosome	peak578	1	70.84	2.7682	2717738	0	2717718	2718138	-	PA14_31250	1				PA14_31250		homolog_g6078
refseq|NC_008463.1|chromosome	peak614	2	70.75	2.75855	2908460	-109	2908169	2908589	+	PA14_33240	1		Function unknown	PA2428	PA14_33240	IHMA87_02720	homolog_g2483	-153	2908287	2908707	-	PA14_33230	1		Function unknown	PA2429	PA14_33230	IHMA87_02719	homolog_g2484
refseq|NC_008463.1|chromosome	peak987	1	70.54	2.61285	4896162	-309	4896071	4896491	+	PA14_55117	1				PA14_55117		homolog_g6258
refseq|NC_008463.1|chromosome	peak1317	1	70.18	2.75792	6355126	-79	6354805	6355225	+	PA14_71320	2		Function unknown	PA5402	PA14_71320	IHMA87_05933	homolog_g5552
refseq|NC_008463.1|chromosome	peak922	2	70.18	2.755895	4655732	-113	4655445	4655865	+	PA14_52465	1		Function unknown	PA0912	PA14_52465	IHMA87_04326	homolog_g951	-214	4655498	4655918	-	PA14_52460	1	mgtE	Inorganic ion transport and metabolism	PA0913	PA14_52460	IHMA87_04325	homolog_g952
refseq|NC_008463.1|chromosome	peak484	2	69.97	2.7519600000000004	2226196	-46	2226130	2226550	-	PA14_25470	1		Function unknown	PA2985	PA14_25470	IHMA87_01983	homolog_g3059	-85	2225881	2226301	+	PA14_25480	1		General function prediction only	PA2984	PA14_25480	IHMA87_01984	homolog_g3058
refseq|NC_008463.1|chromosome	peak745	1	69.56	2.73368	3763380	-142	3763218	3763638	-	PA14_42180	1		Nucleotide transport and metabolism	PA1729	PA14_42180	IHMA87_03474	homolog_g1778
refseq|NC_008463.1|chromosome	peak1240	1	69.4	2.668415	5969430	-313	5969343	5969763	+	PA14_66840	1	phaC2	Lipid transport and metabolism	PA5058	PA14_66840	IHMA87_05540	homolog_g5194
refseq|NC_008463.1|chromosome	peak395	1	68.81	2.72366	1794674	-83	1794357	1794777	+	PA14_20850	1		Transcription	PA3341	PA14_20850	IHMA87_01607	homolog_g3429
refseq|NC_008463.1|chromosome	peak899	2	67.4	2.71238	4550806	3	4550403	4550823	+	PA14_51205	1		Transcription	PA1015	PA14_51205	IHMA87_04200	homolog_g1057	-161	4550625	4551045	-	PA14_51200	2				PA14_51200	IHMA87_04199	homolog_g6207
refseq|NC_008463.1|chromosome	peak132	1	67.38	2.70565	578871	-106	578577	578997	+	PA14_06640	1		Lipid transport and metabolism	PA0508	PA14_06640	IHMA87_00484	homolog_g527
refseq|NC_008463.1|chromosome	peak1149	1	66.84	2.70719	5521849	-339	5521490	5521910	-	PA14_61910	1		Function unknown	PA4680	PA14_61910	IHMA87_05146	homolog_g4799
refseq|NC_008463.1|chromosome	peak868	1	66.68	2.69115	4381936	-206	4381710	4382130	-	PA14_49310	1		Function unknown	PA1168	PA14_49310	IHMA87_04049	homolog_g1212
refseq|NC_008463.1|chromosome	peak1065	1	66.61	2.703895	5221313	-109	5221022	5221442	+	PA14_58610	1		General function prediction only	PA4517	PA14_58610	IHMA87_04839	homolog_g4627
refseq|NC_008463.1|chromosome	peak472	1	65.82	2.686115	2179864	-257	2179721	2180141	+	PA14_24950	2		Energy production and conversion	PA3025	PA14_24950	IHMA87_01942	homolog_g3099
refseq|NC_008463.1|chromosome	peak268	2	64.73	2.677625	1236972	-126	1236826	1237246	-	PA14_14470	3	pepA	Amino acid transport and metabolism	PA3831	PA14_14470	IHMA87_01122	homolog_g3926	-211	1236783	1237203	+	PA14_14480	1		Transcription	PA3830	PA14_14480		homolog_g3925
refseq|NC_008463.1|chromosome	peak844	1	63.78	2.653765	4256023	-190	4255813	4256233	+	PA14_47840	2		Amino acid transport and metabolism	PA1268	PA14_47840	IHMA87_03964	homolog_g1313
refseq|NC_008463.1|chromosome	peak682	1	61.38	2.62346	3348781	-368	3348749	3349169	+	PA14_37640	2		Energy production and conversion	PA2078	PA14_37640	IHMA87_03045	homolog_g2133
refseq|NC_008463.1|chromosome	peak518	2	60.96	2.617495	2415482	16	2415066	2415486	+	PA14_27900	1		Transcription	PA2802	PA14_27900	IHMA87_02269	homolog_g2869	-150	2415312	2415732	-	PA14_27890	2		General function prediction only	PA2803	PA14_27890	IHMA87_02268	homolog_g2870
refseq|NC_008463.1|chromosome	peak875	1	59.69	2.598845	4416756	-45	4416401	4416821	+	PA14_49640	1		Transcription	PA1141	PA14_49640	IHMA87_04072	homolog_g1185
refseq|NC_008463.1|chromosome	peak767	1	58.96	2.589595	3887008	-183	3886791	3887211	+	PA14_43660	2		General function prediction only	PA1612	PA14_43660	IHMA87_03557	homolog_g1661
refseq|NC_008463.1|chromosome	peak551	2	58.48	2.5734700000000004	2578554	-106	2578428	2578848	-	PA14_29760	1		Cell motility	PA2654	PA14_29760	IHMA87_02456	homolog_g2715	-153	2578307	2578727	+	PA14_29770	1		General function prediction only	PA2653	PA14_29770	IHMA87_02457	homolog_g2714
refseq|NC_008463.1|chromosome	peak1159	2	58.37	2.573985	5561030	-62	5560948	5561368	-	PA14_62330	5		Inorganic ion transport and metabolism	PA4709	PA14_62330	IHMA87_05183	homolog_g4835	-118	5560748	5561168	+	PA14_62350	1	phuR	Inorganic ion transport and metabolism	PA4710	PA14_62350	IHMA87_05184	homolog_g4836
refseq|NC_008463.1|chromosome	peak189	1	58.24	2.571445	835373	-335	835018	835438	-	PA14_09700	1	pqsL	Coenzyme transport and metabolism	PA4190	PA14_09700	IHMA87_00740	homolog_g4286
refseq|NC_008463.1|chromosome	peak988	1	57.63	2.566635	4901920	-296	4901816	4902236	+	PA14_55200	2		"Translation, ribosomal structure and biogenesis"	PA0704	PA14_55200	IHMA87_04540	homolog_g730
refseq|NC_008463.1|chromosome	peak1005	1	57.5	2.561295	5017801	-350	5017431	5017851	-	PA14_56180	1		Function unknown	PA4324	PA14_56180	IHMA87_04626	homolog_g4431
refseq|NC_008463.1|chromosome	peak770	1	57.34	2.55939	3893564	-154	3893318	3893738	+	PA14_43720	1		Transcription	PA1607	PA14_43720	IHMA87_03562	homolog_g1656
refseq|NC_008463.1|chromosome	peak519	2	56.18	2.54443	2417819	-64	2417735	2418155	-	PA14_27930	1		Function unknown	PA2799	PA14_27930	IHMA87_02272	homolog_g2866	-182	2417601	2418021	+	PA14_27940	2		Signal transduction mechanisms	PA2798	PA14_27940	IHMA87_02273	homolog_g2865
refseq|NC_008463.1|chromosome	peak336	1	56.18	2.5462100000000003	1500847	3	1500830	1501250	-	PA14_17490	1	fdxA	Energy production and conversion	PA3621	PA14_17490	IHMA87_01349	homolog_g3714
refseq|NC_008463.1|chromosome	peak1000	1	55.96	2.5152850000000004	4994408	-1	4994009	4994429	+	PA14_55940	1	flp	"Intracellular trafficking, secretion, and vesicular transport"	PA4306	PA14_55940	IHMA87_04607	homolog_g4413
refseq|NC_008463.1|chromosome	peak1145	2	54.57	2.517285	5514777	14	5514771	5515191	-	PA14_61845	2			PA4674.1	PA14_61845		homolog_g4793	-343	5514720	5515140	+	PA14_61850	1		Coenzyme transport and metabolism	PA4675	PA14_61850	IHMA87_05141	homolog_g4794
refseq|NC_008463.1|chromosome	peak819	1	53.18	2.48554	4134946	-56	4134870	4135290	-	PA14_46460	1				PA14_46460		homolog_g6172
refseq|NC_008463.1|chromosome	peak1266	2	53.16	2.495845	6103107	-31	6102738	6103158	+	PA14_68420	1		Transcription	PA5179	PA14_68420	IHMA87_05660	homolog_g5318	-143	6102944	6103364	-	PA14_68400	1		Function unknown	PA5178	PA14_68400	IHMA87_05659	homolog_g5317
refseq|NC_008463.1|chromosome	peak1269	2	52.61	2.4625000000000004	6119287	-54	6118941	6119361	+	PA14_68620	1		Lipid transport and metabolism	PA5194	PA14_68620	IHMA87_05677	homolog_g5336	-59	6119208	6119628	-	PA14_68610	1	yrfI	"Posttranslational modification, protein turnover, chaperones"	PA5193	PA14_68610	IHMA87_05676	homolog_g5335
refseq|NC_008463.1|chromosome	peak958	1	51.79	2.4739	4812739	-32	4812371	4812791	+	PA14_54230	1		Signal transduction mechanisms	PA0777	PA14_54230	IHMA87_04478	homolog_g808
refseq|NC_008463.1|chromosome	peak966	1	50.02	2.443455	4848026	-46	4847672	4848092	+	PA14_54680	1		Function unknown	PA0742	PA14_54680		homolog_g773
refseq|NC_008463.1|chromosome	peak1319	1	48.69	2.41636	6366181	-174	6365987	6366407	-	PA14_71440	1	ltaA	Amino acid transport and metabolism	PA5413	PA14_71440	IHMA87_05945	homolog_g5563
