## Supplementary Dataset 2 for "Determination of the Two-Component Systems regulatory network reveals core and accessory regulations across *Pseudomonas aeruginosa* lineages": CS39_PilR-PA4547_PAO1.tab

chrom	peakID	number_of_putative_targets	log(qvalue)	fold_enrichment	summit_position	dist_to_ATG_target1	prom_start_1	prom_end_1	strand_1	first_gene_ID_1	number_of_genes_in_operon_1	name_1	COG_1	PAO1_ID_1	PA14_ID_1	IHMA87_ID_1	homolog_group_1	putative_target_2
refseq|NC_002516.2|chromosome	peak96	1	1962.6	29.641175	1038888	-156	1038644	1039064	+	PA0951a	1
refseq|NC_002516.2|chromosome	peak498	2	1331.27	22.379675	5252595	-122	5252453	5252873	-	PA4683	1		Function unknown	PA4683	PA14_61950	IHMA87_05149	homolog_g4802	-163	5252358	5252778	+	PA4684	3		Function unknown	PA4684	PA14_61960	IHMA87_05150	homolog_g4803
refseq|NC_002516.2|chromosome	peak475	2	1010.23	16.91922	5069673	-90	5069363	5069783	+	PA4526	5	pilB	"Intracellular trafficking, secretion, and vesicular transport"	PA4526	PA14_58750	IHMA87_04867	homolog_g4637	-142	5069511	5069931	-	PA4525	1	pilA	"Intracellular trafficking, secretion, and vesicular transport"	PA4525	PA14_58730		homolog_g4636
refseq|NC_002516.2|chromosome	peak284	1	943.73	18.05376	3106868	-116	3106732	3107152	-	PA2744	8	thrS	"Translation, ribosomal structure and biogenesis"	PA2744	PA14_28650	IHMA87_02343	homolog_g2807
refseq|NC_002516.2|chromosome	peak234	2	868.21	17.101785	2505548	-97	2505245	2505665	+	PA2276	1		Transcription	PA2276	PA14_35140	IHMA87_02822	homolog_g2332	-112	2505416	2505836	-	PA2275	1		General function prediction only	PA2275	PA14_35150	IHMA87_02823	homolog_g2331
refseq|NC_002516.2|chromosome	peak98	2	758.01	14.587395	1045498	-184	1045294	1045714	-	PA0958	1	oprD	Function unknown	PA0958	PA14_51880		homolog_g998	-334	1045432	1045852	+	PA0959	1		Carbohydrate transport and metabolism	PA0959	PA14_51860		homolog_g999
refseq|NC_002516.2|chromosome	peak388	1	707.72	14.344695000000002	4215167	-88	4215059	4215479	-	PA3762	1		Function unknown	PA3762	PA14_15770	IHMA87_01192	homolog_g3856
refseq|NC_002516.2|chromosome	peak568	2	694.57	13.760615	5905663	-36	5905607	5906027	-	PA5243	2	hemB	Coenzyme transport and metabolism	PA5243	PA14_69240	IHMA87_05727	homolog_g5387	-208	5905471	5905891	+	PA5244	1		Function unknown	PA5244	PA14_69250	IHMA87_05728	homolog_g5388
refseq|NC_002516.2|chromosome	peak23	2	648.75	13.92373	254737	-54	254391	254811	+	PA0225	1	erfA	Function unknown	PA0225	PA14_02750	IHMA87_00215	homolog_g238	-101	254616	255036	-	PA0224	1	ergA	Carbohydrate transport and metabolism	PA0224	PA14_02740	IHMA87_00214	homolog_g237
refseq|NC_002516.2|chromosome	peak488	2	609.02	13.12323	5192983	-108	5192855	5193275	-	PA4625	2		"Intracellular trafficking, secretion, and vesicular transport"	PA4625	PA14_61200	IHMA87_05086	homolog_g4741	-213	5192796	5193216	+	PA4626	1	hprA	Coenzyme transport and metabolism	PA4626	PA14_61210	IHMA87_05087	homolog_g4742
refseq|NC_002516.2|chromosome	peak268	2	603.28	11.934045	2894756	-17	2894719	2895139	-	PA2560	1		Function unknown	PA2560	PA14_31420		homolog_g2616	-152	2894508	2894928	+	PA2561	1	ctpH	Cell motility	PA2561	PA14_31400	IHMA87_02586	homolog_g2617
refseq|NC_002516.2|chromosome	peak577	2	599.79	13.650625	6026716	-42	6026654	6027074	-	PA5359	1		Function unknown	PA5359	PA14_70740	IHMA87_05885	homolog_g5504	-63	6026379	6026799	+	PA5360	2	phoB	Signal transduction mechanisms	PA5360	PA14_70750	IHMA87_05886	homolog_g5505
refseq|NC_002516.2|chromosome	peak392	1	595.82	13.449825	4237304	-389	4237293	4237713	+	PA3779	3		Carbohydrate transport and metabolism	PA3779	PA14_15200	IHMA87_01175	homolog_g3873
refseq|NC_002516.2|chromosome	peak86	2	579.44	12.844475	958295	-109	958166	958586	-	PA0875	1		Function unknown	PA0875	PA14_52940	IHMA87_04379	homolog_g910	-111	958006	958426	+	PA0876	1		Transcription	PA0876	PA14_52930	IHMA87_04378	homolog_g911
refseq|NC_002516.2|chromosome	peak163	2	466.92	11.27869	1681937	-114	1681651	1682071	+	PA1545	1		Function unknown	PA1545	PA14_44480		homolog_g1592	-132	1681785	1682205	-	PA1544	1	anr	Signal transduction mechanisms	PA1544	PA14_44490	IHMA87_03630	homolog_g1591
refseq|NC_002516.2|chromosome	peak572	2	457.34	11.542939999999998	5941169	-87	5941062	5941482	-	PA5275	1		Inorganic ion transport and metabolism	PA5275	PA14_69640	IHMA87_05757	homolog_g5419	-167	5940936	5941356	+	PA5276	6	lppL	Cell motility	PA5276	PA14_69660	IHMA87_05758	homolog_g5420
refseq|NC_002516.2|chromosome	peak448	1	451.3	11.25383	4814697	-346	4814643	4815063	+	PA4292	1		Inorganic ion transport and metabolism	PA4292	PA14_55770	IHMA87_04593	homolog_g4399
refseq|NC_002516.2|chromosome	peak308	1	430.81	10.901725	3357530	-31	3357479	3357899	-	PA2999	8	nqrA	Energy production and conversion	PA2999	PA14_25280	IHMA87_01968	homolog_g3073
refseq|NC_002516.2|chromosome	peak587	2	416.94	9.922795	6109241	-19	6108860	6109280	+	PA5429	1	aspA	Amino acid transport and metabolism	PA5429	PA14_71650	IHMA87_05961	homolog_g5579	-157	6109064	6109484	-	PA5428	1		Transcription	PA5428	PA14_71640	IHMA87_05960	homolog_g5578
refseq|NC_002516.2|chromosome	peak471	1	400.87	10.536015	5036913	-161	5036674	5037094	+	PA4500	1		Amino acid transport and metabolism	PA4500	PA14_58390	IHMA87_04822	homolog_g4610
refseq|NC_002516.2|chromosome	peak117	1	356.88	9.648215	1266986	-296	1266882	1267302	+	PA1168	1		Function unknown	PA1168	PA14_49310	IHMA87_04049	homolog_g1212
refseq|NC_002516.2|chromosome	peak303	1	351.9	9.89389	3320157	-127	3320010	3320430	-	PA2960	2	pilZ	"Intracellular trafficking, secretion, and vesicular transport"	PA2960	PA14_25770	IHMA87_02009	homolog_g3034
refseq|NC_002516.2|chromosome	peak11	1	328.47	9.51717	124536	-274	124410	124830	+	PA0103	1		Inorganic ion transport and metabolism	PA0103	PA14_01250	IHMA87_00106	homolog_g115
refseq|NC_002516.2|chromosome	peak97	2	309.61	9.10717	1039798	-170	1039568	1039988	+	PA0953	2		"Posttranslational modification, protein turnover, chaperones"	PA0953	PA14_51930	IHMA87_04282	homolog_g993	-175	1039603	1040023	-	PA0952	1		Function unknown	PA0952	PA14_51940	IHMA87_04283	homolog_g992
refseq|NC_002516.2|chromosome	peak445	1	305.89	8.831895	4786220	-348	4785852	4786272	-	PA4277.3	1		Function unknown	PA4277.3		IHMA87_00653	homolog_g4379
refseq|NC_002516.2|chromosome	peak240	1	282.07	8.854130000000001	2625937	-284	2625821	2626241	+	PA2374	1		Function unknown	PA2374	PA14_33940		homolog_g2430
refseq|NC_002516.2|chromosome	peak364	1	269.05	8.195175	3945945	-66	3945859	3946279	-	PA3525	1	argG	Amino acid transport and metabolism	PA3525	PA14_18740	IHMA87_01446	homolog_g3616
refseq|NC_002516.2|chromosome	peak205	1	268.98	8.41203	2125809	-17	2125772	2126192	-	PA1941	1		Function unknown	PA1941	PA14_39440	IHMA87_03184	homolog_g1996
refseq|NC_002516.2|chromosome	peak473	2	265.95	7.232715000000001	5049675	-36	5049619	5050039	-	PA4511	3		General function prediction only	PA4511	PA14_58540	IHMA87_04833	homolog_g4621	-94	5049369	5049789	+	PA4512	1	lpxO1	"Posttranslational modification, protein turnover, chaperones"	PA4512	PA14_58550	IHMA87_04834	homolog_g4622
refseq|NC_002516.2|chromosome	peak146	2	256.2	7.99354	1549802	-81	1549483	1549903	+	PA1424	1		Function unknown	PA1424	PA14_46020	IHMA87_03753	homolog_g1470	-215	1549567	1549987	-	PA1423	1	bdlA	Cell motility	PA1423	PA14_46030	IHMA87_03754	homolog_g1469
refseq|NC_002516.2|chromosome	peak302	2	251.21	8.01539	3317461	-23	3317418	3317838	-	PA2957	1		Transcription	PA2957	PA14_25800	IHMA87_02013	homolog_g3030	-63	3317124	3317544	+	PA2958	2		Amino acid transport and metabolism	PA2958	PA14_25790	IHMA87_02012	homolog_g3031
refseq|NC_002516.2|chromosome	peak356	2	250.42	8.093025	3885445	-191	3885234	3885654	-	PA3471	1		Energy production and conversion	PA3471	PA14_19190	IHMA87_01479	homolog_g3562	-266	3885311	3885731	+	PA3472	1		Cell wall/membrane/envelope biogenesis	PA3472	PA14_19170	IHMA87_01478	homolog_g3563
refseq|NC_002516.2|chromosome	peak183	1	245.46	7.725695	1837356	-32	1836988	1837408	+	PA1688	1		Carbohydrate transport and metabolism	PA1688	PA14_42680	IHMA87_03479	homolog_g1737
refseq|NC_002516.2|chromosome	peak92	2	242.62	7.726455	990872	-141	990613	991033	+	PA0905	1	rsmA	Signal transduction mechanisms	PA0905	PA14_52570	IHMA87_04349	homolog_g941	-388	990860	991280	+	PA0905.1	1		Function unknown	PA0905.1		IHMA87_04348	homolog_g942
refseq|NC_002516.2|chromosome	peak376	1	242.17	7.52023	4080386	-163	4080203	4080623	-	PA3641	1		Amino acid transport and metabolism	PA3641	PA14_17250	IHMA87_01328	homolog_g3735
refseq|NC_002516.2|chromosome	peak207	1	238.56	7.76225	2130752	-102	2130454	2130874	+	PA1946	5	rbsB	Carbohydrate transport and metabolism	PA1946	PA14_39350	IHMA87_03179	homolog_g2001
refseq|NC_002516.2|chromosome	peak432	1	218.88	7.328225	4619367	-159	4619188	4619608	-	PA4130	2		Inorganic ion transport and metabolism	PA4130	PA14_10550	IHMA87_00791	homolog_g4226
refseq|NC_002516.2|chromosome	peak342	2	215.1	7.519880000000001	3699321	-48	3698969	3699389	+	PA3301	2		Lipid transport and metabolism	PA3301	PA14_21320	IHMA87_01641	homolog_g3387	-199	3699102	3699522	-	PA3300	1	fadD2	Lipid transport and metabolism	PA3300	PA14_21340	IHMA87_01642	homolog_g3386
refseq|NC_002516.2|chromosome	peak107	1	194.23	7.0693850000000005	1151682	-267	1151395	1151815	-	PA1064	1		Function unknown	PA1064	PA14_50630	IHMA87_04147	homolog_g1107
refseq|NC_002516.2|chromosome	peak380	1	189.66	6.85909	4123205	0	4123185	4123605	-	PA3680	1		Function unknown	PA3680	PA14_16770	IHMA87_01288	homolog_g3774
refseq|NC_002516.2|chromosome	peak602	1	189.45	6.7516300000000005	6212032	-264	6211748	6212168	-	PA5518	2		Inorganic ion transport and metabolism	PA5518	PA14_72800	IHMA87_06062	homolog_g5670
refseq|NC_002516.2|chromosome	peak106	2	181.8	6.66871	1141248	-20	1140868	1141288	+	PA1053	1		Cell wall/membrane/envelope biogenesis	PA1053	PA14_50740	IHMA87_04158	homolog_g1096	-168	1141060	1141480	-	PA1052a	1
refseq|NC_002516.2|chromosome	peak206	1	176.12	6.526555	2129281	-26	2128907	2129327	+	PA1945	1		Signal transduction mechanisms	PA1945	PA14_39360		homolog_g2000
refseq|NC_002516.2|chromosome	peak557	2	160.0	6.21898	5829559	-37	5829196	5829616	+	PA5177	1		Amino acid transport and metabolism	PA5177	PA14_68390	IHMA87_05658	homolog_g5316	-89	5829450	5829870	-	PA5176	2		General function prediction only	PA5176	PA14_68380	IHMA87_05657	homolog_g5315
refseq|NC_002516.2|chromosome	peak242	1	158.7	6.142099999999999	2636578	-242	2636316	2636736	-	PA2384	2		Inorganic ion transport and metabolism	PA2384	PA14_33830	IHMA87_02771	homolog_g2440
refseq|NC_002516.2|chromosome	peak331	1	155.42	6.094035	3598741	-192	3598533	3598953	+	PA3210	1	trkH	Inorganic ion transport and metabolism	PA3210	PA14_22690	IHMA87_01734	homolog_g3293
refseq|NC_002516.2|chromosome	peak129	1	155.37	6.155115	1480148	-357	1479771	1480191	-	PA1366	1		"Cell cycle control, cell division, chromosome partitioning"	PA1366		IHMA87_03864	homolog_g1412
refseq|NC_002516.2|chromosome	peak267	2	146.71	5.89283	2894048	-99	2893747	2894167	+	PA2559.1	1			PA2559.1	PA14_31430	IHMA87_02588	homolog_g2615	-220	2893808	2894228	-	PA2559	1		Function unknown	PA2559	PA14_31440	IHMA87_02589	homolog_g2614
refseq|NC_002516.2|chromosome	peak48	2	144.63	5.98517	507294	-43	507231	507651	-	PA0450	1		Inorganic ion transport and metabolism	PA0450	PA14_05870	IHMA87_00429	homolog_g468	-337	507231	507651	+	PA0451	2		"Posttranslational modification, protein turnover, chaperones"	PA0451	PA14_05880	IHMA87_00430	homolog_g469
refseq|NC_002516.2|chromosome	peak131	2	127.21	5.043295	1483113	-10	1482723	1483143	+	PA1369	1		Function unknown	PA1369			homolog_g1415	-355	1482738	1483158	-	PA1368	1		"Replication, recombination and repair"	PA1368			homolog_g1414
refseq|NC_002516.2|chromosome	peak41	1	127.0	4.848929999999999	449726	-342	449364	449784	-	PA0407	1	gshB	"Translation, ribosomal structure and biogenesis"	PA0407	PA14_05310	IHMA87_00386	homolog_g423
refseq|NC_002516.2|chromosome	peak190	1	114.99	4.780935	1921041	-133	1920774	1921194	+	PA1777	1	oprF	Cell wall/membrane/envelope biogenesis	PA1777	PA14_41570	IHMA87_03428	homolog_g1826
refseq|NC_002516.2|chromosome	peak538	1	113.44	5.1971	5672328	-187	5672121	5672541	-	PA5036	2	gltB	Amino acid transport and metabolism	PA5036	PA14_66570	IHMA87_05517	homolog_g5172
refseq|NC_002516.2|chromosome	peak126	1	113.05	5.19458	1447081	-163	1446898	1447318	-	PA1334	1		Energy production and conversion	PA1334	PA14_47000	IHMA87_03896	homolog_g1380
refseq|NC_002516.2|chromosome	peak549	1	112.83	5.16089	5749492	-140	5749332	5749752	-	PA5105	2	hutC	Transcription	PA5105	PA14_67420	IHMA87_05580	homolog_g5241
refseq|NC_002516.2|chromosome	peak81	1	112.24	5.198445	913752	-25	913377	913797	+	PA0838	1		"Posttranslational modification, protein turnover, chaperones"	PA0838	PA14_53420	IHMA87_04418	homolog_g872
refseq|NC_002516.2|chromosome	peak418	2	111.09	5.062075	4513952	-68	4513864	4514284	-	PA4032	1	PA4032	Signal transduction mechanisms	PA4032	PA14_11680	IHMA87_00896	homolog_g4128	-127	4513679	4514099	+	PA4033	1		Function unknown	PA4033	PA14_11670	IHMA87_00895	homolog_g4129
refseq|NC_002516.2|chromosome	peak402	1	109.54	5.089225	4316152	-114	4316018	4316438	-	PA3856	1		General function prediction only	PA3856	PA14_14130	IHMA87_01093	homolog_g3951
refseq|NC_002516.2|chromosome	peak341	1	105.94	5.00613	3697474	-275	3697179	3697599	-	PA3299	1	fadD1	Lipid transport and metabolism	PA3299	PA14_21370	IHMA87_01643	homolog_g3385
refseq|NC_002516.2|chromosome	peak202	1	101.92	4.830875	2068992	-264	2068708	2069128	-	PA1897	2		Lipid transport and metabolism	PA1897	PA14_39990	IHMA87_03221	homolog_g1952
refseq|NC_002516.2|chromosome	peak17	1	99.31	4.833565	188821	-299	188720	189140	+	PA0165	1		Cell wall/membrane/envelope biogenesis	PA0165	PA14_02060	IHMA87_00166	homolog_g177
refseq|NC_002516.2|chromosome	peak582	1	96.87	4.969265	6058291	-382	6058273	6058693	+	PA5380	1	gbdR	Transcription	PA5380	PA14_71070	IHMA87_05911	homolog_g5530
refseq|NC_002516.2|chromosome	peak333	1	95.99	4.79307	3623488	-20	3623448	3623868	-	PA3235	4		Function unknown	PA3235	PA14_22340	IHMA87_01709	homolog_g3318
refseq|NC_002516.2|chromosome	peak299	1	95.56	4.839535	3308013	-378	3307991	3308411	+	PA2949	1		Lipid transport and metabolism	PA2949	PA14_25910	IHMA87_02021	homolog_g3022
refseq|NC_002516.2|chromosome	peak186	1	94.31	4.851725	1858110	-97	1857807	1858227	+	PA1714	1	exsD	Function unknown	PA1714	PA14_42380		homolog_g1763
refseq|NC_002516.2|chromosome	peak153	2	94.19	4.784924999999999	1618448	-164	1618212	1618632	+	PA1491	1		Amino acid transport and metabolism	PA1491	PA14_45130		homolog_g1537	-183	1618245	1618665	-	PA1490	1		Transcription	PA1490	PA14_45150		homolog_g1536
refseq|NC_002516.2|chromosome	peak556	1	93.03	4.6387350000000005	5820815	-95	5820510	5820930	+	PA5170	4	arcD	Amino acid transport and metabolism	PA5170	PA14_68300	IHMA87_05651	homolog_g5309
refseq|NC_002516.2|chromosome	peak278	1	91.37	4.633215	3016257	11	3015846	3016266	+	PA2667	1	mvaU	Function unknown	PA2667	PA14_29590	IHMA87_02442	homolog_g2728
refseq|NC_002516.2|chromosome	peak75	1	89.08	4.67142	805203	-25	804828	805248	+	PA0738	1		Function unknown	PA0738	PA14_54730	IHMA87_04520	homolog_g769
refseq|NC_002516.2|chromosome	peak221	2	88.56	4.29137	2312811	-45	2312746	2313166	-	PA2100	1		Amino acid transport and metabolism	PA2100			homolog_g2155	-88	2312499	2312919	+	PA2101	2		General function prediction only	PA2101			homolog_g2156
refseq|NC_002516.2|chromosome	peak67	1	81.77	4.46903	689243	-294	689137	689557	+	PA0633	2		Function unknown	PA0633	PA14_08210		homolog_g654
refseq|NC_002516.2|chromosome	peak137	1	81.66	4.318935	1498067	-271	1497938	1498358	+	PA1381	2		Function unknown	PA1381			homolog_g1427
refseq|NC_002516.2|chromosome	peak436	1	80.84	4.483734999999999	4703380	-283	4703077	4703497	-	PA4202	1		General function prediction only	PA4202	PA14_09580	IHMA87_00733	homolog_g4298
refseq|NC_002516.2|chromosome	peak87	1	76.78	4.23062	971903	-263	971766	972186	+	PA0888	6	aotJ	Amino acid transport and metabolism	PA0888	PA14_52790	IHMA87_04365	homolog_g924
refseq|NC_002516.2|chromosome	peak370	1	76.36	4.3772	4007903	-233	4007736	4008156	+	PA3576	1		Function unknown	PA3576	PA14_18050	IHMA87_01395	homolog_g3669
refseq|NC_002516.2|chromosome	peak170	2	73.93	4.15451	1720410	-15	1720375	1720795	-	PA1580	1	gltA	Energy production and conversion	PA1580	PA14_44070	IHMA87_03591	homolog_g1629	-334	1720344	1720764	+	PA1581	4	sdhC	Energy production and conversion	PA1581	PA14_44060	IHMA87_03590	homolog_g1630
refseq|NC_002516.2|chromosome	peak292	2	72.38	4.291	3200451	-199	3200250	3200670	+	PA2846	1		Transcription	PA2846	PA14_27280	IHMA87_02121	homolog_g2916	-214	3200217	3200637	-	PA2844	1		Function unknown	PA2844	PA14_27310	IHMA87_02123	homolog_g2914
refseq|NC_002516.2|chromosome	peak357	1	72.21	4.259835000000001	3890825	-175	3890630	3891050	-	PA3477	2	rhlR	Transcription	PA3477	PA14_19120	IHMA87_01473	homolog_g3568
refseq|NC_002516.2|chromosome	peak79	1	67.05	4.1368350000000005	876204	-369	875815	876235	-	PA0797	6		Transcription	PA0797	PA14_53920	IHMA87_04457	homolog_g828
refseq|NC_002516.2|chromosome	peak347	1	65.94	4.066935	3754994	-62	3754912	3755332	-	PA3343	1		Signal transduction mechanisms	PA3343	PA14_20820	IHMA87_01605	homolog_g3431
refseq|NC_002516.2|chromosome	peak340	1	64.42	3.974175	3688797	-147	3688630	3689050	-	PA3294	3		Function unknown	PA3294	PA14_21450		homolog_g3380
refseq|NC_002516.2|chromosome	peak599	1	63.24	4.04173	6182550	-323	6182473	6182893	+	PA5492	1		General function prediction only	PA5492	PA14_72480	IHMA87_06035	homolog_g5643
refseq|NC_002516.2|chromosome	peak474	1	62.6	3.96353	5055762	-333	5055695	5056115	+	PA4515	2		Function unknown	PA4515	PA14_58580	IHMA87_04837	homolog_g4625
refseq|NC_002516.2|chromosome	peak181	1	62.35	4.016360000000001	1796658	-400	1796658	1797078	+	PA1650	1		General function prediction only	PA1650	PA14_43170	IHMA87_03518	homolog_g1699
refseq|NC_002516.2|chromosome	peak319	1	61.68	3.906965	3460199	-266	3459913	3460333	-	PA3082	1	gbt	Function unknown	PA3082	PA14_24290	IHMA87_01866	homolog_g3157
refseq|NC_002516.2|chromosome	peak559	2	61.42	3.944525	5853473	-77	5853376	5853796	-	PA5200	2	amgR	Signal transduction mechanisms	PA5200	PA14_68700	IHMA87_05683	homolog_g5342	-112	5853185	5853605	+	PA5201	2		Transcription	PA5201	PA14_68710	IHMA87_05684	homolog_g5343
refseq|NC_002516.2|chromosome	peak84	2	58.93	3.817625	935414	-13	935027	935447	+	PA0856	1		Function unknown	PA0856	PA14_53200	IHMA87_04401	homolog_g891	-154	935240	935660	-	PA0855	1		Function unknown	PA0855	PA14_53210	IHMA87_04402	homolog_g890
refseq|NC_002516.2|chromosome	peak506	1	58.71	3.82387	5311299	-165	5311064	5311484	+	PA4729	3	panB	Coenzyme transport and metabolism	PA4729	PA14_62580	IHMA87_05206	homolog_g4859
refseq|NC_002516.2|chromosome	peak555	1	58.32	3.881175	5813689	-38	5813327	5813747	+	PA5165	2		Signal transduction mechanisms	PA5165	PA14_68230	IHMA87_05646	homolog_g5304
refseq|NC_002516.2|chromosome	peak482	1	56.76	3.852695	5117575	-396	5117571	5117991	+	PA4570	1		Function unknown	PA4570	PA14_60480	IHMA87_05031	homolog_g4684
refseq|NC_002516.2|chromosome	peak560	1	55.83	3.853455	5859397	-396	5859393	5859813	+	PA5205	1		"Intracellular trafficking, secretion, and vesicular transport"	PA5205	PA14_68750	IHMA87_05688	homolog_g5348
refseq|NC_002516.2|chromosome	peak314	2	55.49	3.738265	3397963	-25	3397918	3398338	-	PA3034	2		Transcription	PA3034	PA14_24840	IHMA87_01914	homolog_g3109	-141	3397704	3398124	+	PA3035	3		"Posttranslational modification, protein turnover, chaperones"	PA3035	PA14_24830	IHMA87_01913	homolog_g3110
refseq|NC_002516.2|chromosome	peak593	1	53.22	3.737845	6152169	-217	6151986	6152406	+	PA5463	2		Function unknown	PA5463	PA14_72090	IHMA87_06006	homolog_g5613
refseq|NC_002516.2|chromosome	peak262	1	53.12	3.72449	2818922	-36	2818866	2819286	-	PA2501	1		Function unknown	PA2501	PA14_32310	IHMA87_02650	homolog_g2556
refseq|NC_002516.2|chromosome	peak510	1	52.12	3.667945	5388645	-38	5388587	5389007	-	PA4803	1		"Secondary metabolites biosynthesis, transport and catabolism"	PA4803	PA14_63470	IHMA87_05285	homolog_g4937
refseq|NC_002516.2|chromosome	peak105	1	51.41	3.66929	1136177	-211	1135988	1136408	+	PA1049	2	pdxH	Coenzyme transport and metabolism	PA1049	PA14_50800	IHMA87_04163	homolog_g1092
refseq|NC_002516.2|chromosome	peak198	1	51.35	3.66038	2019609	-167	2019376	2019796	+	PA1860	1		"Secondary metabolites biosynthesis, transport and catabolism"	PA1860	PA14_40430	IHMA87_03260	homolog_g1915
refseq|NC_002516.2|chromosome	peak265	1	49.69	3.60964	2870145	-118	2870007	2870427	-	PA2541	1		Lipid transport and metabolism	PA2541	PA14_31700	IHMA87_02609	homolog_g2596
refseq|NC_002516.2|chromosome	peak435	1	49.33	3.584855	4696384	-349	4696015	4696435	-	PA4197	2	bfiS	Signal transduction mechanisms	PA4197	PA14_09680	IHMA87_00738	homolog_g4293
refseq|NC_002516.2|chromosome	peak335	1	47.13	3.54881	3651265	-375	3650870	3651290	-	PA3262.2	1		Function unknown	PA3262.2			homolog_g3348
