## Supplementary Dataset 2 for "Determination of the Two-Component Systems regulatory network reveals core and accessory regulations across *Pseudomonas aeruginosa* lineages": CS40_CbrB-IHMA87_05201_IHMA.tab

chrom	peakID	number_of_putative_targets	log(qvalue)	fold_enrichment	summit_position	dist_to_ATG_target1	prom_start_1	prom_end_1	strand_1	first_gene_ID_1	number_of_genes_in_operon_1	name_1	COG_1	PAO1_ID_1	PA14_ID_1	IHMA87_ID_1	homolog_group_1	putative_target_2
IHMA87_1	peak680	1	11117.31	71.29227	6383453	-94	6383147	6383567	+	IHMA87_05980	1		Function unknown	PA5446	PA14_71900	IHMA87_05980	homolog_g5596
IHMA87_1	peak590	1	8376.14	57.862365	5538273	-108	5537981	5538401	+	IHMA87_05206	3	panB	Coenzyme transport and metabolism	PA4729	PA14_62580	IHMA87_05206	homolog_g4859
IHMA87_1	peak109	1	8351.07	56.98414	1090552	-319	1090471	1090891	+	IHMA87_01022	1		Function unknown	PA3923	PA14_13130	IHMA87_01022	homolog_g4019
IHMA87_1	peak588	1	7211.6	51.671555	5535367	-150	5535117	5535537	+	IHMA87_05203	1	crcZ	Function unknown	PA4726.11	crcZ	IHMA87_05203	homolog_g4855
IHMA87_1	peak627	1	7174.62	51.506095	5941956	-314	5941622	5942042	-	IHMA87_05576	1	hutU	Amino acid transport and metabolism	PA5100	PA14_67350	IHMA87_05576	homolog_g5236
IHMA87_1	peak467	1	7104.4	51.176335	4650992	-391	4650581	4651001	-	IHMA87_04365	6	aotJ	Amino acid transport and metabolism	PA0888	PA14_52790	IHMA87_04365	homolog_g924
IHMA87_1	peak654	1	6543.29	47.255375	6187239	-126	6187093	6187513	-	IHMA87_05803	1					IHMA87_05803	homolog_g7546
IHMA87_1	peak85	2	6447.66	47.604235	929249	-23	928872	929292	+	IHMA87_00869	1					IHMA87_00869	homolog_g6550	-369	929218	929638	+	IHMA87_00870	8	ribC	Coenzyme transport and metabolism	PA4055	PA14_11410	IHMA87_00870	homolog_g4151
IHMA87_1	peak580	1	6024.22	45.256635	5478829	-183	5478626	5479046	-	IHMA87_05148	2		Function unknown	PA4682	PA14_61940	IHMA87_05148	homolog_g4801
IHMA87_1	peak33	1	5633.0	42.955505	505488	-312	505156	505576	-	IHMA87_00458	1		Coenzyme transport and metabolism	PA0476	PA14_06230	IHMA87_00458	homolog_g495
IHMA87_1	peak668	1	5510.06	42.30181	6306190	-293	6306083	6306503	+	IHMA87_05911	1	gbdR	Transcription	PA5380	PA14_71070	IHMA87_05911	homolog_g5530
IHMA87_1	peak425	1	5039.69	39.639145	4248939	-226	4248765	4249185	+	IHMA87_03973	1		Amino acid transport and metabolism	PA1260	PA14_47920	IHMA87_03973	homolog_g1304
IHMA87_1	peak428	2	4866.56	38.51922	4284071	-29	4284022	4284442	-	IHMA87_04001	2		Transcription	PA1226	PA14_48420	IHMA87_04001	homolog_g1270	-67	4283738	4284158	+	IHMA87_04002	1		General function prediction only	PA1225	PA14_48440	IHMA87_04002	homolog_g1269
IHMA87_1	peak499	1	4678.41	37.5199	4980120	-398	4979702	4980122	-	IHMA87_04656	1		Transcription	PA4341	PA14_56430	IHMA87_04656	homolog_g4448
IHMA87_1	peak57	1	4501.93	35.698274999999995	700825	-25	700450	700870	+	IHMA87_00663	3	rplJ	"Translation, ribosomal structure and biogenesis"	PA4272	PA14_08740	IHMA87_00663	homolog_g4369
IHMA87_1	peak167	2	4233.59	34.8829	1748424	-104	1748300	1748720	-	IHMA87_01615	2		Amino acid transport and metabolism	PA3323	PA14_21060	IHMA87_01615	homolog_g3411	-209	1748233	1748653	+	IHMA87_01616	1		Transcription	PA3322	PA14_21070	IHMA87_01616	homolog_g3410
IHMA87_1	peak30	2	3806.49	32.30637	380160	-25	379785	380205	+	IHMA87_00344	1		Transcription	PA0367	PA14_04820	IHMA87_00344	homolog_g383	-264	379876	380296	-	IHMA87_00343	1		Energy production and conversion	PA0366	PA14_04810	IHMA87_00343	homolog_g382
IHMA87_1	peak639	1	3553.01	30.708695	6142508	-286	6142394	6142814	+	IHMA87_05775	1					IHMA87_05775	homolog_g7518
IHMA87_1	peak16	1	3533.74	30.567865	193158	-346	193104	193524	+	IHMA87_00166	1		Cell wall/membrane/envelope biogenesis	PA0165	PA14_02060	IHMA87_00166	homolog_g177
IHMA87_1	peak226	1	3470.34	30.234165000000004	2253013	-207	2252786	2253206	-	IHMA87_02103	2	lipA	General function prediction only	PA2862	PA14_27100	IHMA87_02103	homolog_g2934
IHMA87_1	peak584	2	3422.36	29.917885	5502874	-167	5502687	5503107	-	IHMA87_05168	3	ilvI	Amino acid transport and metabolism	PA4696	PA14_62160	IHMA87_05168	homolog_g4819	-384	5502858	5503278	+	IHMA87_05169	1		Function unknown	PA4697	PA14_62170	IHMA87_05169	homolog_g4820
IHMA87_1	peak236	1	3378.53	29.11226	2309640	-61	2309559	2309979	-	IHMA87_02161	1					IHMA87_02161	homolog_g6709
IHMA87_1	peak413	1	3339.97	29.42702	4105644	-39	4105585	4106005	-	IHMA87_03829	1		Transcription	PA2704	PA14_29180	IHMA87_03829	homolog_g2766
IHMA87_1	peak176	1	3265.91	28.922065	1816217	-243	1816060	1816480	+	IHMA87_01681	1				PA14_21830	IHMA87_01681	homolog_g5958
IHMA87_1	peak177	2	3096.36	27.88195	1829544	14	1829130	1829550	+	IHMA87_01695	1		Transcription	PA3249	PA14_21970	IHMA87_01695	homolog_g3332	-378	1829146	1829566	-	IHMA87_01694	1		Inorganic ion transport and metabolism	PA3250	PA14_21960	IHMA87_01694	homolog_g3333
IHMA87_1	peak70	1	3009.31	27.24298	767902	5	767497	767917	+	IHMA87_00726	1	phzM	"Translation, ribosomal structure and biogenesis"	PA4209	PA14_09490	IHMA87_00726	homolog_g4305
IHMA87_1	peak116	1	2993.5	27.22952	1177261	-376	1177237	1177657	+	IHMA87_01092	1	pcs	Lipid transport and metabolism	PA3857	PA14_14110	IHMA87_01092	homolog_g3952
IHMA87_1	peak574	1	2915.98	26.719725	5425799	-99	5425680	5426100	-	IHMA87_05093	1		Carbohydrate transport and metabolism	PA4631	PA14_61280	IHMA87_05093	homolog_g4747
IHMA87_1	peak26	2	2809.08	26.01365	325159	-68	324827	325247	+	IHMA87_00291	1		Function unknown	PA0312	PA14_04070	IHMA87_00291	homolog_g328	-197	324942	325362	-	IHMA87_00290	1		Function unknown	PA0311	PA14_04060	IHMA87_00290	homolog_g327
IHMA87_1	peak139	2	2798.69	25.38969	1385101	5	1385086	1385506	-	IHMA87_01278	1		Inorganic ion transport and metabolism	PA3690	PA14_16660	IHMA87_01278	homolog_g3784	-120	1384821	1385241	+	IHMA87_01279	1		Transcription	PA3689	PA14_16670	IHMA87_01279	homolog_g3783
IHMA87_2	peak730	1	2722.75	25.4039	125427	-254	125153	125573	-	IHMA87_06253	1					IHMA87_06253	homolog_g7729
IHMA87_1	peak27	2	2659.25	23.01975	339614	-109	339323	339743	+	IHMA87_00305	1					IHMA87_00305	homolog_g6487	-149	339445	339865	-	IHMA87_00304	1		Cell motility	PA0328	PA14_04290	IHMA87_00304	homolog_g344
IHMA87_1	peak44	1	2466.69	23.762675	641275	-305	640950	641370	-	IHMA87_00591	1		Function unknown	PA0599	PA14_07810	IHMA87_00591	homolog_g620
IHMA87_1	peak370	1	2433.14	23.48413	3608039	-170	3607849	3608269	-	IHMA87_03339	3					IHMA87_03339	homolog_g7102
IHMA87_2	peak716	2	2378.02	23.10204	59627	-8	59235	59655	+	IHMA87_06175	1					IHMA87_06175	homolog_g7651	-295	59522	59942	+	IHMA87_06176	1					IHMA87_06176	homolog_g7652
IHMA87_1	peak52	2	2281.62	22.43639	690362	-142	690104	690524	+	IHMA87_00646	1					IHMA87_00646	homolog_g6520	-247	690209	690629	+	IHMA87_00647	1					IHMA87_00647	homolog_g6521
IHMA87_1	peak492	2	2146.32	21.48991	4885713	-135	4885558	4885978	-	IHMA87_04580	1					IHMA87_04580	homolog_g7359	-240	4885453	4885873	-	IHMA87_04579	1					IHMA87_04579	homolog_g7358
IHMA87_1	peak583	2	2098.87	21.1857	5494783	-133	5494630	5495050	-	IHMA87_05161	1					IHMA87_05161	homolog_g7468	-238	5494525	5494945	-	IHMA87_05160	1					IHMA87_05160	homolog_g7467
IHMA87_1	peak667	2	2076.5	19.70038	6291122	-138	6290964	6291384	-	IHMA87_05899	1					IHMA87_05899	homolog_g7566	-243	6290859	6291279	-	IHMA87_05898	1					IHMA87_05898	homolog_g7565
IHMA87_1	peak401	2	1983.94	20.392560000000003	3911994	-48	3911926	3912346	-	IHMA87_03649	1		Transcription	PA1526	PA14_44690	IHMA87_03649	homolog_g1572	-133	3911727	3912147	+	IHMA87_03650	1	alkB2	Function unknown	PA1525	PA14_44700	IHMA87_03650	homolog_g1571
IHMA87_1	peak495	1	1974.05	20.36504	4960514	-203	4960291	4960711	-	IHMA87_04639	1		General function prediction only	PA4336	PA14_56370	IHMA87_04639	homolog_g4443
IHMA87_1	peak383	1	1895.58	19.769305	3636780	-251	3636631	3637051	+	IHMA87_03376	1					IHMA87_03376	homolog_g7139
IHMA87_1	peak288	1	1762.33	18.804875	2614340	-376	2613944	2614364	-	IHMA87_02479	13	nuoA	Energy production and conversion	PA2637	PA14_30020	IHMA87_02479	homolog_g2698
IHMA87_1	peak183	1	1748.13	18.721045000000004	1890026	-58	1889684	1890104	+	IHMA87_01761	1		Carbohydrate transport and metabolism	PA3185	PA14_23050	IHMA87_01761	homolog_g3268
IHMA87_1	peak415	1	1552.47	17.28588	4126587	-100	4126467	4126887	-	IHMA87_03853	1					IHMA87_03853	homolog_g7225
IHMA87_1	peak400	2	1470.49	16.62947	3895136	-75	3895041	3895461	-	IHMA87_03635	1		Transcription	PA1539	PA14_44540	IHMA87_03635	homolog_g1586	-77	3894813	3895233	+	IHMA87_03636	2		Inorganic ion transport and metabolism	PA1538	PA14_44560	IHMA87_03636	homolog_g1585
IHMA87_1	peak429	1	1329.83	15.61867	4286699	-100	4286399	4286819	+	IHMA87_04005	1		Cell wall/membrane/envelope biogenesis	PA1222	PA14_48520	IHMA87_04005	homolog_g1266
IHMA87_1	peak257	2	1307.65	15.40577	2449529	-78	2449431	2449851	-	IHMA87_02323	1				PA14_28460	IHMA87_02323	homolog_g6017	-104	2449233	2449653	+	IHMA87_02324	1				PA14_28470	IHMA87_02324	homolog_g6018
IHMA87_1	peak99	2	1100.15	13.756245	1044330	-136	1044066	1044486	+	IHMA87_00981	2					IHMA87_00981	homolog_g6571	-207	1044103	1044523	-	IHMA87_00980	3					IHMA87_00980	homolog_g6570
IHMA87_1	peak470	2	1041.76	13.282605	4664405	-94	4664291	4664711	-	IHMA87_04378	1		Transcription	PA0876	PA14_52930	IHMA87_04378	homolog_g911	-125	4664130	4664550	+	IHMA87_04379	1		Function unknown	PA0875	PA14_52940	IHMA87_04379	homolog_g910
IHMA87_1	peak494	1	951.69	12.566845	4948312	-150	4948062	4948482	+	IHMA87_04629	1		Function unknown	PA4327	PA14_56210	IHMA87_04629	homolog_g4434
IHMA87_1	peak596	1	937.77	12.446635	5572112	-302	5571790	5572210	-	IHMA87_05237	1	carA	Amino acid transport and metabolism	PA4758	PA14_62930	IHMA87_05237	homolog_g4890
IHMA87_1	peak50	1	886.41	11.977250000000002	684084	-6	683690	684110	+	IHMA87_00641	1		Function unknown	PA0665	PA14_08510	IHMA87_00641	homolog_g686
IHMA87_1	peak506	1	843.7	11.626605	5046695	-247	5046428	5046848	-	IHMA87_04722	1		Cell wall/membrane/envelope biogenesis	PA4404	PA14_57240	IHMA87_04722	homolog_g4511
IHMA87_1	peak493	2	815.87	11.389435	4908082	7	4907675	4908095	+	IHMA87_04592	1					IHMA87_04592	homolog_g7361	-387	4908069	4908489	+	IHMA87_04593	1		Inorganic ion transport and metabolism	PA4292	PA14_55770	IHMA87_04593	homolog_g4399
IHMA87_1	peak482	1	755.17	10.862065	4826840	-321	4826499	4826919	-	IHMA87_04532	1		Function unknown	PA0714	PA14_55100	IHMA87_04532	homolog_g741
IHMA87_1	peak332	1	750.0	10.557435	3071226	-51	3070877	3071297	+	IHMA87_02852	1		Function unknown	PA2245	PA14_35550	IHMA87_02852	homolog_g2301
IHMA87_1	peak402	1	738.11	10.71164	3913079	-401	3913080	3913500	+	IHMA87_03651	4	xdhA	Nucleotide transport and metabolism	PA1524	PA14_44710	IHMA87_03651	homolog_g1570
IHMA87_2	peak729	1	735.62	10.579045	123657	-370	123267	123687	-	IHMA87_06249	1					IHMA87_06249	homolog_g7725
IHMA87_1	peak107	1	735.3	10.68141	1089077	-281	1088776	1089196	-	IHMA87_01020	1		Lipid transport and metabolism	PA3925	PA14_13090	IHMA87_01020	homolog_g4021
IHMA87_1	peak351	2	725.73	10.573235	3335580	-77	3335257	3335677	+	IHMA87_03098	3		Cell wall/membrane/envelope biogenesis	PA2019	PA14_38395	IHMA87_03098	homolog_g2074	-89	3335471	3335891	-	IHMA87_03097	1		Transcription	PA2020	PA14_38380	IHMA87_03097	homolog_g2075
IHMA87_1	peak461	1	697.64	10.32622	4584081	-165	4583896	4584316	-	IHMA87_04299	1					IHMA87_04299	homolog_g7318
IHMA87_1	peak172	1	694.71	10.316625	1791474	-24	1791098	1791518	+	IHMA87_01659	1	oprO	Inorganic ion transport and metabolism	PA3280	PA14_21610	IHMA87_01659	homolog_g3366
IHMA87_1	peak473	1	687.06	10.25456	4700733	-154	4700559	4700979	-	IHMA87_04407	1		Function unknown	PA0850	PA14_53270	IHMA87_04407	homolog_g884
IHMA87_1	peak158	1	660.98	9.987495	1635401	-103	1635278	1635698	-	IHMA87_01498	1	mqoA	General function prediction only	PA3452	PA14_19470	IHMA87_01498	homolog_g3543
IHMA87_1	peak537	1	651.33	9.8857	5225227	-397	5224810	5225230	-	IHMA87_04905	1				PA14_59440	IHMA87_04905	homolog_g6313
IHMA87_1	peak22	1	628.53	9.711895000000002	264397	-14	264363	264783	-	IHMA87_00232	2	aroQ2	Amino acid transport and metabolism	PA0245	PA14_03030	IHMA87_00232	homolog_g258
IHMA87_1	peak323	1	618.02	9.612775	3019856	-89	3019545	3019965	+	IHMA87_02804	1	ambA	Amino acid transport and metabolism	PA2306	PA14_34800	IHMA87_02804	homolog_g2362
IHMA87_1	peak165	2	600.22	9.428855	1717247	-179	1717026	1717446	+	IHMA87_01588	2		Defense mechanisms	PA3360	PA14_20620	IHMA87_01588	homolog_g3448	-280	1716947	1717367	-	IHMA87_01587	1	lecB	Function unknown	PA3361	PA14_20610	IHMA87_01587	homolog_g3449
IHMA87_1	peak92	2	598.99	9.411830000000002	983048	-99	982929	983349	-	IHMA87_00920	1		Lipid transport and metabolism	PA4008	PA14_11990	IHMA87_00920	homolog_g4104	-198	982846	983266	+	IHMA87_00921	12	proA	Amino acid transport and metabolism	PA4007	PA14_12010	IHMA87_00921	homolog_g4103
IHMA87_1	peak318	2	574.3	9.17385	2920679	7	2920666	2921086	-	IHMA87_02738	1		General function prediction only	PA2418	PA14_33430	IHMA87_02738	homolog_g2473	-108	2920387	2920807	+	IHMA87_02739	1		Transcription	PA2417	PA14_33440	IHMA87_02739	homolog_g2472
IHMA87_1	peak567	2	521.32	8.66953	5342405	16	5342401	5342821	-	IHMA87_05029	5	rplU	"Translation, ribosomal structure and biogenesis"	PA4568	PA14_60460	IHMA87_05029	homolog_g4682	-257	5342262	5342682	+	IHMA87_05030	1	ispB	Coenzyme transport and metabolism	PA4569	PA14_60470	IHMA87_05030	homolog_g4683
IHMA87_1	peak273	1	480.11	8.251815	2519630	-36	2519266	2519686	+	IHMA87_02404	1					IHMA87_02404	homolog_g6874
IHMA87_1	peak631	2	461.54	8.074285	6043211	7	6043198	6043618	-	IHMA87_05676	1	yrfI	"Posttranslational modification, protein turnover, chaperones"	PA5193	PA14_68610	IHMA87_05676	homolog_g5335	-120	6042931	6043351	+	IHMA87_05677	1		Lipid transport and metabolism	PA5194	PA14_68620	IHMA87_05677	homolog_g5336
IHMA87_1	peak369	2	453.99	7.98639	3606529	13	3606522	3606942	-	IHMA87_03336	1					IHMA87_03336	homolog_g7099	-290	3606219	3606639	-	IHMA87_03335	1				PA14_41300	IHMA87_03335	homolog_g6160
IHMA87_1	peak688	1	451.17	7.714005	6424952	-46	6424886	6425306	-	IHMA87_06019	1	citA	Carbohydrate transport and metabolism	PA5476	PA14_72280	IHMA87_06019	homolog_g5627
IHMA87_1	peak686	1	448.25	7.939375	6418443	-264	6418159	6418579	-	IHMA87_06014	2		Function unknown	PA5471	PA14_72210	IHMA87_06014	homolog_g5621
IHMA87_1	peak414	1	421.31	7.646575	4108652	-398	4108234	4108654	-	IHMA87_03832	1		General function prediction only	PA2707	PA14_29130	IHMA87_03832	homolog_g2769
IHMA87_1	peak5	1	415.8	7.591835	64836	-270	64546	64966	-	IHMA87_00047	1					IHMA87_00047	homolog_g6471
IHMA87_1	peak223	2	406.63	7.383075	2229436	-69	2229347	2229767	-	IHMA87_02079	1	atuA	Function unknown	PA2886	PA14_26750	IHMA87_02079	homolog_g2958	-213	2229249	2229669	+	IHMA87_02080	1	atuR	Transcription	PA2885	PA14_26760	IHMA87_02080	homolog_g2957
IHMA87_1	peak423	1	386.44	7.304544999999999	4214083	-264	4213947	4214367	+	IHMA87_03939	1		Carbohydrate transport and metabolism	PA1293	PA14_47490	IHMA87_03939	homolog_g1338
IHMA87_1	peak427	1	380.24	7.217789999999999	4269100	-59	4269021	4269441	-	IHMA87_03988	1		Function unknown	PA1245	PA14_48140	IHMA87_03988	homolog_g1289
IHMA87_1	peak41	1	355.82	6.94808	634564	-212	634332	634752	-	IHMA87_00584	6	ostA	Cell wall/membrane/envelope biogenesis	PA0595	PA14_07770	IHMA87_00584	homolog_g616
IHMA87_2	peak741	1	338.5	6.761055	159579	-189	159370	159790	-	IHMA87_06290	1					IHMA87_06290	homolog_g7766
IHMA87_1	peak129	1	327.55	6.657775	1256651	-45	1256586	1257006	-	IHMA87_01165	1		Function unknown	PA3788	PA14_15090	IHMA87_01165	homolog_g3882
IHMA87_1	peak39	1	324.59	6.5935950000000005	605911	-344	605547	605967	-	IHMA87_00561	2					IHMA87_00561	homolog_g6507
IHMA87_1	peak421	2	305.07	6.401260000000001	4196679	-72	4196587	4197007	-	IHMA87_03918	1		Function unknown	PA1314	PA14_47250	IHMA87_03918	homolog_g1359	-269	4196548	4196968	+	IHMA87_03920	1					IHMA87_03920	homolog_g7237
IHMA87_1	peak521	2	293.96	6.265065	5097865	-119	5097584	5098004	+	IHMA87_04779	5		General function prediction only	PA4457	PA14_57890	IHMA87_04779	homolog_g4567	-297	5097548	5097968	-	IHMA87_04778	6		"Secondary metabolites biosynthesis, transport and catabolism"	PA4456	PA14_57880	IHMA87_04778	homolog_g4566
IHMA87_1	peak572	1	288.93	5.99408	5391062	-376	5391038	5391458	+	IHMA87_05067	1		Function unknown	PA4608	PA14_60970	IHMA87_05067	homolog_g4724
IHMA87_1	peak379	1	286.55	5.742155	3631158	-201	3630937	3631357	-	IHMA87_03367	5					IHMA87_03367	homolog_g7130
IHMA87_2	peak728	1	285.83	6.016835	114816	-204	114620	115040	+	IHMA87_06237	1					IHMA87_06237	homolog_g7713
IHMA87_1	peak90	1	282.86	6.13965	974499	-71	974408	974828	-	IHMA87_00911	1		Cell wall/membrane/envelope biogenesis	PA4017	PA14_11890	IHMA87_00911	homolog_g4113
IHMA87_1	peak438	1	272.08	6.017485000000001	4404082	-322	4403740	4404160	-	IHMA87_04115	1					IHMA87_04115	homolog_g7259
IHMA87_1	peak691	1	271.17	5.999415000000001	6468542	-131	6468273	6468693	+	IHMA87_06061	1	pdxY	Coenzyme transport and metabolism	PA5516	PA14_72780	IHMA87_06061	homolog_g5668
IHMA87_1	peak610	1	246.86	5.69866	5751528	-286	5751414	5751834	+	IHMA87_05419	1					IHMA87_05419	homolog_g7496
IHMA87_1	peak130	2	245.49	5.697865	1260130	6	1259724	1260144	+	IHMA87_01171	1		Transcription	PA3782	PA14_15150	IHMA87_01171	homolog_g3876	-126	1259984	1260404	-	IHMA87_01170	1		"Secondary metabolites biosynthesis, transport and catabolism"	PA3783	PA14_15140	IHMA87_01170	homolog_g3877
IHMA87_1	peak74	2	231.69	5.526235	843842	-86	843736	844156	-	IHMA87_00790	2		Energy production and conversion	PA4131	PA14_10540	IHMA87_00790	homolog_g4227	-310	843752	844172	+	IHMA87_00791	2		Inorganic ion transport and metabolism	PA4130	PA14_10550	IHMA87_00791	homolog_g4226
IHMA87_1	peak147	1	231.14	5.52346	1507959	-80	1507639	1508059	+	IHMA87_01393	1		General function prediction only	PA3578	PA14_18020	IHMA87_01393	homolog_g3671
IHMA87_1	peak471	1	226.68	5.45385	4666753	-232	4666585	4667005	+	IHMA87_04380	1		Function unknown	PA0874	PA14_52960	IHMA87_04380	homolog_g909
IHMA87_1	peak541	1	223.08	5.40834	5229645	-368	5229257	5229677	-	IHMA87_04917	1					IHMA87_04917	homolog_g7423
IHMA87_1	peak191	2	215.24	5.30272	1938422	13	1938009	1938429	+	IHMA87_01804	1		Transcription	PA3135	PA14_23540	IHMA87_01804	homolog_g3217	-116	1938286	1938706	-	IHMA87_01803	2		Defense mechanisms	PA3136	PA14_23530	IHMA87_01803	homolog_g3218
IHMA87_1	peak646	1	208.44	5.13257	6158712	13	6158705	6159125	-	IHMA87_05783	1					IHMA87_05783	homolog_g7526
IHMA87_1	peak472	1	202.89	5.154265	4667521	-124	4667245	4667665	+	IHMA87_04381	2	exlB				IHMA87_04381	homolog_g7336
IHMA87_1	peak150	1	200.5	5.129025	1531073	-60	1530993	1531413	-	IHMA87_01414	1	algA	Carbohydrate transport and metabolism	PA3551	PA14_18380	IHMA87_01414	homolog_g3643
IHMA87_1	peak511	1	199.02	5.111545	5066280	-204	5066084	5066504	+	IHMA87_04744	4		General function prediction only	PA4423	PA14_57480	IHMA87_04744	homolog_g4532
IHMA87_1	peak685	1	196.97	5.085134999999999	6409682	-188	6409470	6409890	+	IHMA87_06006	2		Function unknown	PA5463	PA14_72090	IHMA87_06006	homolog_g5613
IHMA87_1	peak671	2	195.5	5.06626	6334562	-58	6334484	6334904	-	IHMA87_05942	1	gbcA	Inorganic ion transport and metabolism	PA5410	PA14_71410	IHMA87_05942	homolog_g5560	-368	6334530	6334950	+	IHMA87_05943	1	gbcB	Energy production and conversion	PA5411	PA14_71420	IHMA87_05943	homolog_g5561
IHMA87_1	peak388	1	193.97	5.03869	3697478	-32	3697426	3697846	-	IHMA87_03442	1		Function unknown	PA1763	PA14_41760	IHMA87_03442	homolog_g1812
IHMA87_1	peak220	1	192.83	5.028505	2202064	-273	2201771	2202191	-	IHMA87_02053	4		Inorganic ion transport and metabolism	PA2911	PA14_26420	IHMA87_02053	homolog_g2983
IHMA87_1	peak313	3	187.94	4.96168	2809157	-31	2808788	2809208	+	IHMA87_02666	1		Transcription	PA2484	PA14_32500	IHMA87_02666	homolog_g2539	-292	2808845	2809265	-	IHMA87_02664	1		Function unknown	PA2486	PA14_32480	IHMA87_02664	homolog_g2541	-157	2808980	2809400	-	IHMA87_02665	1					IHMA87_02665	homolog_g6965
IHMA87_2	peak706	1	186.5	4.946515	16763	-39	16704	17124	-	IHMA87_06132	3					IHMA87_06132	homolog_g7608
IHMA87_1	peak674	1	186.38	4.9052050000000005	6340971	-76	6340875	6341295	-	IHMA87_05945	1	ltaA	Amino acid transport and metabolism	PA5413	PA14_71440	IHMA87_05945	homolog_g5563
IHMA87_1	peak393	2	182.29	4.88166	3749376	-56	3749300	3749720	-	IHMA87_03495	1		Inorganic ion transport and metabolism	PA1673	PA14_42860	IHMA87_03495	homolog_g1722	-190	3749166	3749586	+	IHMA87_03496	1		General function prediction only	PA1672	PA14_42870	IHMA87_03496	homolog_g1721
IHMA87_1	peak352	1	182.22	4.88108	3360156	-92	3359848	3360268	+	IHMA87_03117	2					IHMA87_03117	homolog_g7062
IHMA87_2	peak733	1	179.95	4.745950000000001	134225	12	134217	134637	-	IHMA87_06266	4					IHMA87_06266	homolog_g7742
IHMA87_1	peak300	1	178.64	4.832095000000001	2706964	-161	2706725	2707145	+	IHMA87_02576	1					IHMA87_02576	homolog_g6955
IHMA87_1	peak603	1	175.66	4.801295	5652694	-254	5652420	5652840	-	IHMA87_05326	1					IHMA87_05326	homolog_g7490
IHMA87_2	peak699	1	175.07	4.78554	2341	-292	2029	2449	-	IHMA87_06120	1					IHMA87_06120	homolog_g7596
IHMA87_1	peak36	1	173.93	4.776165	581205	-119	581066	581486	-	IHMA87_00540	1		Function unknown	PA0563	PA14_07330	IHMA87_00540	homolog_g583
IHMA87_1	peak403	2	170.09	4.72625	3956246	-13	3955859	3956279	+	IHMA87_03692	2		Function unknown	PA1474	PA14_45400	IHMA87_03692	homolog_g1520	-171	3956055	3956475	-	IHMA87_03691	9	ccmA	"Posttranslational modification, protein turnover, chaperones"	PA1475	PA14_45380	IHMA87_03691	homolog_g1521
IHMA87_1	peak269	1	170.03	4.405135	2509259	-347	2508892	2509312	-	IHMA87_02392	1					IHMA87_02392	homolog_g6862
IHMA87_1	peak355	1	167.98	4.68363	3397286	-100	3397166	3397586	-	IHMA87_03148	1		General function prediction only	PA1972	PA14_39020	IHMA87_03148	homolog_g2027
IHMA87_1	peak196	1	166.01	4.65954	1993768	-27	1993395	1993815	+	IHMA87_01865	1	pepN	Amino acid transport and metabolism	PA3083	PA14_24270	IHMA87_01865	homolog_g3158
IHMA87_1	peak182	1	165.22	4.643255	1884042	-96	1883738	1884158	+	IHMA87_01756	4	gltB	Carbohydrate transport and metabolism	PA3190	PA14_22980	IHMA87_01756	homolog_g3273
IHMA87_1	peak600	2	165.16	4.658745	5625670	-124	5625526	5625946	-	IHMA87_05297	1					IHMA87_05297	homolog_g7483	-165	5625435	5625855	+	IHMA87_05298	1	fadH2	General function prediction only	PA4814	PA14_63640	IHMA87_05298	homolog_g4948
IHMA87_1	peak540	1	164.38	4.549709999999999	5229171	-212	5228939	5229359	-	IHMA87_04915	1					IHMA87_04915	homolog_g7422
IHMA87_1	peak432	1	162.76	4.62203	4343093	-126	4342947	4343367	-	IHMA87_04060	2	PA1157	Signal transduction mechanisms	PA1157	PA14_49440	IHMA87_04060	homolog_g1201
IHMA87_1	peak195	2	161.4	4.597245	1973300	-59	1972959	1973379	+	IHMA87_01842	9	xcpR	Cell motility	PA3103	PA14_23990	IHMA87_01842	homolog_g3181	-221	1973059	1973479	-	IHMA87_01841	2	xcpP	Function unknown	PA3104	PA14_23980	IHMA87_01841	homolog_g3182
IHMA87_1	peak528	1	158.3	4.55486	5172702	-146	5172536	5172956	-	IHMA87_04842	1		Cell motility	PA4520	PA14_58650	IHMA87_04842	homolog_g4630
IHMA87_1	peak445	2	157.19	4.54351	4488482	-40	4488422	4488842	-	IHMA87_04204	4					IHMA87_04204	homolog_g7274	-357	4488439	4488859	+	IHMA87_04205	1					IHMA87_04205	homolog_g7275
IHMA87_2	peak722	1	154.87	4.50958	87952	-331	87601	88021	-	IHMA87_06207	3					IHMA87_06207	homolog_g7683
IHMA87_1	peak162	1	154.41	4.314495	1706835	-130	1706565	1706985	+	IHMA87_01578	1					IHMA87_01578	homolog_g6626
IHMA87_1	peak278	1	152.92	4.464175	2534626	-36	2534262	2534682	+	IHMA87_02421	1					IHMA87_02421	homolog_g6890
IHMA87_1	peak476	1	150.25	4.4501800000000005	4727844	-249	4727693	4728113	+	IHMA87_04435	1					IHMA87_04435	homolog_g7342
IHMA87_1	peak13	1	143.7	4.333545	148050	-309	147721	148141	-	IHMA87_00126	1		Transcription	PA0123	PA14_01500	IHMA87_00126	homolog_g135
IHMA87_1	peak578	1	143.36	4.34838	5467725	-373	5467698	5468118	+	IHMA87_05140	1					IHMA87_05140	homolog_g7464
IHMA87_1	peak481	1	141.57	4.32418	4818010	-381	4817609	4818029	-	IHMA87_04520	1		Function unknown	PA0738	PA14_54730	IHMA87_04520	homolog_g769
IHMA87_1	peak337	1	138.27	4.276235	3120146	20	3120146	3120566	-	IHMA87_02895	2					IHMA87_02895	homolog_g7008
IHMA87_1	peak247	1	138.06	4.27346	2397056	-61	2396717	2397137	+	IHMA87_02259	2		Defense mechanisms	PA2812	PA14_27770	IHMA87_02259	homolog_g2879
IHMA87_1	peak228	2	137.84	4.269864999999999	2260626	-202	2260428	2260848	+	IHMA87_02115	2		Function unknown	PA2852	PA14_27200	IHMA87_02115	homolog_g2922	-273	2260333	2260753	-	IHMA87_02113	1			PA2852.2		IHMA87_02113	homolog_g2924
IHMA87_1	peak598	2	136.82	4.2569	5600764	-78	5600442	5600862	+	IHMA87_05268	1		General function prediction only	PA4786	PA14_63270	IHMA87_05268	homolog_g4919	-177	5600567	5600987	-	IHMA87_05267	1		Lipid transport and metabolism	PA4785	PA14_63250	IHMA87_05267	homolog_g4918
IHMA87_1	peak505	1	136.37	4.237895	5045479	-88	5045371	5045791	-	IHMA87_04721	1	secA	"Intracellular trafficking, secretion, and vesicular transport"	PA4403	PA14_57220	IHMA87_04721	homolog_g4510
IHMA87_1	peak312	1	136.11	4.232395	2803854	-109	2803725	2804145	-	IHMA87_02657	3	mexE	Cell wall/membrane/envelope biogenesis	PA2493	PA14_32400	IHMA87_02657	homolog_g2548
IHMA87_1	peak575	2	135.16	4.22771	5429643	-26	5429597	5430017	-	IHMA87_05096	1		Function unknown	PA4634	PA14_61320	IHMA87_05096	homolog_g4750	-399	5429642	5430062	+	IHMA87_05097	1		Function unknown	PA4635	PA14_61330	IHMA87_05097	homolog_g4751
IHMA87_1	peak498	2	133.95	4.212545	4968563	3	4968546	4968966	-	IHMA87_04645	1					IHMA87_04645	homolog_g7369	-236	4968399	4968819	+	IHMA87_04646	2					IHMA87_04646	homolog_g7370
IHMA87_1	peak638	2	132.79	4.1961	6138200	-75	6138105	6138525	-	IHMA87_05769	2	glnK	Amino acid transport and metabolism	PA5288	PA14_69810	IHMA87_05769	homolog_g5432	-365	6138165	6138585	+	IHMA87_05770	2		Function unknown	PA5289	PA14_69820	IHMA87_05770	homolog_g5433
IHMA87_1	peak378	1	130.33	4.050090000000001	3620020	-264	3619736	3620156	-	IHMA87_03351	2					IHMA87_03351	homolog_g7114
IHMA87_1	peak221	1	128.15	4.12396	2210422	-103	2210125	2210545	+	IHMA87_02063	3		Amino acid transport and metabolism	PA2902	PA14_26540	IHMA87_02063	homolog_g2974
IHMA87_1	peak514	2	127.5	4.111555	5077170	0	5077150	5077570	-	IHMA87_04756	1		Lipid transport and metabolism	PA4435		IHMA87_04756	homolog_g4544	-164	5076934	5077354	+	IHMA87_04757	1		Transcription	PA4436	PA14_57630	IHMA87_04757	homolog_g4545
IHMA87_1	peak200	1	126.45	4.100565	2010414	-70	2010324	2010744	-	IHMA87_01873	1		"Secondary metabolites biosynthesis, transport and catabolism"	PA3076	PA14_24370	IHMA87_01873	homolog_g3151
IHMA87_1	peak190	1	124.27	4.059675	1932284	-29	1932235	1932655	-	IHMA87_01799	1					IHMA87_01799	homolog_g6652
IHMA87_2	peak735	2	120.88	3.97956	141899	-214	141713	142133	+	IHMA87_06274	1					IHMA87_06274	homolog_g7750	-385	141494	141914	-	IHMA87_06273	1					IHMA87_06273	homolog_g7749
IHMA87_1	peak336	1	120.69	4.016484999999999	3113021	-61	3112940	3113360	-	IHMA87_02884	2					IHMA87_02884	homolog_g6997
IHMA87_1	peak232	1	120.35	4.0078	2302154	-168	2301966	2302386	-	IHMA87_02154	1					IHMA87_02154	homolog_g6702
IHMA87_2	peak718	1	116.17	3.934725	73171	-370	72781	73201	-	IHMA87_06191	2					IHMA87_06191	homolog_g7667
IHMA87_1	peak286	2	114.72	3.92407	2572349	14	2572343	2572763	-	IHMA87_02440	2		"Posttranslational modification, protein turnover, chaperones"	PA2725	PA14_28920	IHMA87_02440	homolog_g2787	-305	2572254	2572674	+	IHMA87_02441	1				PA14_29575	IHMA87_02441	homolog_g6039
IHMA87_1	peak169	1	114.07	3.901135	1767902	-206	1767708	1768128	+	IHMA87_01635	3		Function unknown	PA3305	PA14_21280	IHMA87_01635	homolog_g3392
IHMA87_1	peak694	1	110.99	3.719025	6502683	-337	6502326	6502746	-	IHMA87_06093	1					IHMA87_06093	homolog_g7589
IHMA87_1	peak113	2	110.81	3.84845	1124072	-31	1124021	1124441	-	IHMA87_01046	1		Transcription	PA3895	PA14_13510	IHMA87_01046	homolog_g3991	-216	1123888	1124308	+	IHMA87_01047	3		Cell wall/membrane/envelope biogenesis	PA3894	PA14_13520	IHMA87_01047	homolog_g3990
IHMA87_1	peak271	1	106.88	3.789965	2511250	-49	2511181	2511601	-	IHMA87_02394	1					IHMA87_02394	homolog_g6864
IHMA87_1	peak173	1	105.34	3.769475	1793042	-221	1792863	1793283	+	IHMA87_01660	1	oprP	Inorganic ion transport and metabolism	PA3279	PA14_21620	IHMA87_01660	homolog_g3365
IHMA87_1	peak205	1	102.9	3.729395	2081778	-5	2081753	2082173	-	IHMA87_01933	1					IHMA87_01933	homolog_g6682
IHMA87_1	peak49	1	100.45	3.69107	673509	-322	673431	673851	+	IHMA87_00629	1		"Posttranslational modification, protein turnover, chaperones"	PA0653	PA14_08380	IHMA87_00629	homolog_g674
IHMA87_1	peak215	1	97.28	3.64278	2127572	-162	2127334	2127754	+	IHMA87_01976	1	sth	Energy production and conversion	PA2991	PA14_25390	IHMA87_01976	homolog_g3065
IHMA87_1	peak356	1	97.26	3.643825	3404080	6	3404066	3404486	-	IHMA87_03157	1		Function unknown	PA1963	PA14_39140	IHMA87_03157	homolog_g2018
IHMA87_1	peak324	1	95.8	3.61232	3022856	-192	3022648	3023068	+	IHMA87_02807	1		Cell wall/membrane/envelope biogenesis	PA2291	PA14_34960	IHMA87_02807	homolog_g2347
IHMA87_1	peak248	2	95.55	3.610005	2400942	-62	2400860	2401280	-	IHMA87_02262	2	copR	Signal transduction mechanisms	PA2809	PA14_27810	IHMA87_02262	homolog_g2876	-63	2400605	2401025	+	IHMA87_02263	1	ptrA	Function unknown	PA2808	PA14_27830	IHMA87_02263	homolog_g2875
IHMA87_1	peak306	1	93.32	3.571445	2732924	-138	2732766	2733186	-	IHMA87_02601	2		Inorganic ion transport and metabolism	PA2549	PA14_31610	IHMA87_02601	homolog_g2604
IHMA87_1	peak136	1	91.66	3.5437700000000003	1362431	-18	1362049	1362469	+	IHMA87_01259	1		Amino acid transport and metabolism	PA3709	PA14_16410	IHMA87_01259	homolog_g3803
IHMA87_1	peak17	1	90.7	3.5311449999999995	196004	-79	195683	196103	+	IHMA87_00168	2		Transcription	PA0167	PA14_02090	IHMA87_00168	homolog_g179
IHMA87_1	peak137	1	90.51	3.52802	1371808	-20	1371428	1371848	+	IHMA87_01266	1	wspR	Signal transduction mechanisms	PA3702	PA14_16500	IHMA87_01266	homolog_g3796
IHMA87_1	peak628	1	89.71	3.5191050000000006	5952819	-264	5952535	5952955	-	IHMA87_05587	1	estA	Lipid transport and metabolism	PA5112	PA14_67510	IHMA87_05587	homolog_g5248
IHMA87_1	peak460	2	89.25	3.506595	4581398	-39	4581037	4581457	+	IHMA87_04295	3					IHMA87_04295	homolog_g7314	-75	4581303	4581723	-	IHMA87_04294	1					IHMA87_04294	homolog_g7313
IHMA87_1	peak6	1	89.2	3.505435	85024	-256	84880	85300	+	IHMA87_00071	1		"Replication, recombination and repair"	PA0069	PA14_00810	IHMA87_00071	homolog_g81
IHMA87_1	peak260	1	85.91	3.45576	2465700	-393	2465693	2466113	+	IHMA87_02351	1		Function unknown	PA2736.1		IHMA87_02351	homolog_g2799
IHMA87_1	peak276	1	84.27	3.42426	2526039	-344	2525675	2526095	-	IHMA87_02410	2					IHMA87_02410	homolog_g6879
IHMA87_1	peak181	1	83.55	3.411055	1860220	-79	1860121	1860541	-	IHMA87_01727	1	cyaB	Signal transduction mechanisms	PA3217	PA14_22620	IHMA87_01727	homolog_g3300
IHMA87_1	peak641	1	83.12	3.26358	6145287	-351	6145238	6145658	+	IHMA87_05776	1					IHMA87_05776	homolog_g7519
IHMA87_2	peak717	1	81.24	3.37168	61028	-388	61016	61436	+	IHMA87_06180	1					IHMA87_06180	homolog_g7656
