## Supplementary Dataset 2 for "Determination of the Two-Component Systems regulatory network reveals core and accessory regulations across *Pseudomonas aeruginosa* lineages": CS40_CbrB-PA14_62540_PA14.tab

chrom	peakID	number_of_putative_targets	log(qvalue)	fold_enrichment	summit_position	dist_to_ATG_target1	prom_start_1	prom_end_1	strand_1	first_gene_ID_1	number_of_genes_in_operon_1	name_1	COG_1	PAO1_ID_1	PA14_ID_1	IHMA87_ID_1	homolog_group_1	putative_target_2
refseq|NC_008463.1|chromosome	peak0	2	5.42	1.52984	4751594	-87	4751281	4751701	+	PA14_53580	3				PA14_53580		homolog_g6226	-272	4751302	4751722	-	PA14_53570	1				PA14_53570		homolog_g6225
