## Supplementary Dataset 2 for "Determination of the Two-Component Systems regulatory network reveals core and accessory regulations across *Pseudomonas aeruginosa* lineages": CS40_CbrB-PA4726_PAO1.tab

chrom	peakID	number_of_putative_targets	log(qvalue)	fold_enrichment	summit_position	dist_to_ATG_target1	prom_start_1	prom_end_1	strand_1	first_gene_ID_1	number_of_genes_in_operon_1	name_1	COG_1	PAO1_ID_1	PA14_ID_1	IHMA87_ID_1	homolog_group_1	putative_target_2
refseq|NC_002516.2|chromosome	peak684	1	14007.96	68.910845	6135607	-102	6135309	6135729	+	PA5446	1		Function unknown	PA5446	PA14_71900	IHMA87_05980	homolog_g5596
refseq|NC_002516.2|chromosome	peak460	1	11228.19	72.83224999999999	4398361	-314	4398027	4398447	-	PA3923	1		Function unknown	PA3923	PA14_13130	IHMA87_01022	homolog_g4019
refseq|NC_002516.2|chromosome	peak581	1	10394.77	68.71218000000002	5311356	-108	5311064	5311484	+	PA4729	3	panB	Coenzyme transport and metabolism	PA4729	PA14_62580	IHMA87_05206	homolog_g4859
refseq|NC_002516.2|chromosome	peak633	1	9675.12	65.220825	5745070	-317	5744733	5745153	-	PA5100	2	hutU	Amino acid transport and metabolism	PA5100	PA14_67350	IHMA87_05576	homolog_g5236
refseq|NC_002516.2|chromosome	peak567	1	9672.55	65.29262	5251850	-184	5251646	5252066	-	PA4682	2		Function unknown	PA4682	PA14_61940	IHMA87_05148	homolog_g4801
refseq|NC_002516.2|chromosome	peak307	1	9191.17	62.452205	3058963	-42	3058901	3059321	-	PA2704	1		Transcription	PA2704	PA14_29180	IHMA87_03829	homolog_g2766
refseq|NC_002516.2|chromosome	peak596	2	8832.37	61.105015	5403099	-154	5402925	5403345	-	PA4813	1	lipC	General function prediction only	PA4813	PA14_63620		homolog_g4947	-206	5402905	5403325	+	PA4814	1	fadH2	General function prediction only	PA4814	PA14_63640	IHMA87_05298	homolog_g4948
refseq|NC_002516.2|chromosome	peak143	1	7716.05	54.85235	1369382	-222	1369140	1369560	-	PA1260	1		Amino acid transport and metabolism	PA1260	PA14_47920	IHMA87_03973	homolog_g1304
refseq|NC_002516.2|chromosome	peak475	1	7398.18	53.4267	4536866	-373	4536473	4536893	-	PA4055	8	ribC	Coenzyme transport and metabolism	PA4055	PA14_11410	IHMA87_00870	homolog_g4151
refseq|NC_002516.2|chromosome	peak563	1	7145.95	51.72951	5199435	-76	5199339	5199759	-	PA4631	1		Carbohydrate transport and metabolism	PA4631	PA14_61280	IHMA87_05093	homolog_g4747
refseq|NC_002516.2|chromosome	peak579	1	7013.28	50.71863	5308445	-142	5308187	5308607	+	PA4726.11	1	crcZ	Function unknown	PA4726.11	crcZ	IHMA87_05203	homolog_g4855
refseq|NC_002516.2|chromosome	peak668	1	6771.17	49.86251	6058386	-287	6058273	6058693	+	PA5380	1	gbdR	Transcription	PA5380	PA14_71070	IHMA87_05911	homolog_g5530
refseq|NC_002516.2|chromosome	peak51	1	6758.22	49.67244	538180	-311	537849	538269	-	PA0476	1		Coenzyme transport and metabolism	PA0476	PA14_06230	IHMA87_00458	homolog_g495
refseq|NC_002516.2|chromosome	peak103	2	6716.73	49.95039	971785	-73	971458	971878	+	PA0887.1	1		Function unknown	PA0887.1	P7	P7	homolog_g923	-381	971766	972186	+	PA0888	6	aotJ	Amino acid transport and metabolism	PA0888	PA14_52790	IHMA87_04365	homolog_g924
refseq|NC_002516.2|chromosome	peak171	1	5656.36	43.607265	1617315	-230	1617065	1617485	-	PA1489	2		General function prediction only	PA1489	PA14_45170		homolog_g1535
refseq|NC_002516.2|chromosome	peak409	1	5437.78	42.126355	3930486	-256	3930210	3930630	-	PA3514	4		Inorganic ion transport and metabolism	PA3514			homolog_g3605
refseq|NC_002516.2|chromosome	peak430	2	4986.29	39.1605	4131536	0	4131136	4131556	+	PA3690	1		Inorganic ion transport and metabolism	PA3690	PA14_16660	IHMA87_01278	homolog_g3784	-114	4131402	4131822	-	PA3689	1		Transcription	PA3689	PA14_16670	IHMA87_01279	homolog_g3783
refseq|NC_002516.2|chromosome	peak515	1	4745.8	38.037335	4870715	-387	4870308	4870728	-	PA4341	1		Transcription	PA4341	PA14_56430	IHMA87_04656	homolog_g4448
refseq|NC_002516.2|chromosome	peak14	1	4397.31	36.412715	188771	-349	188720	189140	+	PA0165	1		Cell wall/membrane/envelope biogenesis	PA0165	PA14_02060	IHMA87_00166	homolog_g177
refseq|NC_002516.2|chromosome	peak505	1	4307.78	35.634035	4781808	-22	4781766	4782186	-	PA4272	3	rplJ	"Translation, ribosomal structure and biogenesis"	PA4272	PA14_08740	IHMA87_00663	homolog_g4369
refseq|NC_002516.2|chromosome	peak389	2	3944.12	33.201615000000004	3725476	-104	3725180	3725600	+	PA3323	2		Amino acid transport and metabolism	PA3323	PA14_21060	IHMA87_01615	homolog_g3411	-322	3725134	3725554	-	PA3322	1		Transcription	PA3322	PA14_21070	IHMA87_01616	homolog_g3410
refseq|NC_002516.2|chromosome	peak469	2	3808.64	32.46718	4488267	-143	4488010	4488430	+	PA4008	1		Lipid transport and metabolism	PA4008	PA14_11990	IHMA87_00920	homolog_g4104	-155	4488092	4488512	-	PA4007	12	proA	Amino acid transport and metabolism	PA4007	PA14_12010	IHMA87_00921	homolog_g4103
refseq|NC_002516.2|chromosome	peak140	2	3704.36	31.891555000000004	1328512	-33	1328145	1328565	+	PA1226	1		Transcription	PA1226	PA14_48420	IHMA87_04001	homolog_g1270	-73	1328419	1328839	-	PA1225	1		General function prediction only	PA1225	PA14_48440	IHMA87_04002	homolog_g1269
refseq|NC_002516.2|chromosome	peak328	1	3675.75	31.600255	3214072	-210	3213882	3214302	+	PA2862	2	lipA	General function prediction only	PA2862	PA14_27100	IHMA87_02103	homolog_g2934
refseq|NC_002516.2|chromosome	peak574	2	3319.85	29.47964	5275895	-163	5275712	5276132	-	PA4696	3	ilvI	Amino acid transport and metabolism	PA4696	PA14_62160	IHMA87_05168	homolog_g4819	-388	5275883	5276303	+	PA4697	1		Function unknown	PA4697	PA14_62170	IHMA87_05169	homolog_g4820
refseq|NC_002516.2|chromosome	peak549	1	3185.22	27.631615	5069180	-173	5068987	5069407	-	PA4524.1	1		Function unknown	PA4524.1		IHMA87_04863	homolog_g4635
refseq|NC_002516.2|chromosome	peak406	1	2648.46	25.12065	3915682	-345	3915317	3915737	-	PA3497	1		Function unknown	PA3497			homolog_g3588
refseq|NC_002516.2|chromosome	peak39	2	2466.56	23.6733	411199	-25	410824	411244	+	PA0367	1		Transcription	PA0367	PA14_04820	IHMA87_00344	homolog_g383	-265	410914	411334	-	PA0366	1		Energy production and conversion	PA0366	PA14_04810	IHMA87_00343	homolog_g382
refseq|NC_002516.2|chromosome	peak696	2	2416.08	23.714135	6208560	-15	6208175	6208595	+	PA5516	1	pdxY	Coenzyme transport and metabolism	PA5516	PA14_72780	IHMA87_06061	homolog_g5668	-18	6208522	6208942	-	PA5515	1		Function unknown	PA5515	PA14_72770	IHMA87_06060	homolog_g5667
refseq|NC_002516.2|chromosome	peak418	1	2397.12	23.37962	4010355	-28	4010307	4010727	-	PA3578	1		General function prediction only	PA3578	PA14_18020	IHMA87_01393	homolog_g3671
refseq|NC_002516.2|chromosome	peak662	1	2226.61	22.416085	6004334	-238	6004076	6004496	-	PA5334	1	rph	"Translation, ribosomal structure and biogenesis"	PA5334	PA14_70420	IHMA87_05859	homolog_g5479
refseq|NC_002516.2|chromosome	peak78	2	2184.9	18.703965	723552	-144	723296	723716	+	PA0668.2	1		Function unknown	PA0668.2			homolog_g691	-249	723401	723821	+	PA0668.3	1		Function unknown	PA0668.3			homolog_g692
refseq|NC_002516.2|chromosome	peak33	2	2134.11	21.609165000000004	352365	-65	352030	352450	+	PA0312	1		Function unknown	PA0312	PA14_04070	IHMA87_00291	homolog_g328	-201	352144	352564	-	PA0311	1		Function unknown	PA0311	PA14_04060	IHMA87_00290	homolog_g327
refseq|NC_002516.2|chromosome	peak85	1	2120.53	5.802495	788960	-400	788960	789380	+	PA0718	2		Function unknown	PA0718	PA14_48990		homolog_g748
refseq|NC_002516.2|chromosome	peak509	2	2066.44	18.033335	4792269	-138	4792111	4792531	-	PA4280.4	1		Function unknown	PA4280.4			homolog_g4386	-243	4792006	4792426	-	PA4280.3	1		Function unknown	PA4280.3			homolog_g4385
refseq|NC_002516.2|chromosome	peak178	2	2036.26	20.868075	1660679	-48	1660327	1660747	+	PA1526	1		Transcription	PA1526	PA14_44690	IHMA87_03649	homolog_g1572	-133	1660526	1660946	-	PA1525	1	alkB2	Function unknown	PA1525	PA14_44700	IHMA87_03650	homolog_g1571
refseq|NC_002516.2|chromosome	peak374	1	1982.99	20.638945	3575752	-55	3575677	3576097	-	PA3185	1		Carbohydrate transport and metabolism	PA3185	PA14_23050	IHMA87_01761	homolog_g3268
refseq|NC_002516.2|chromosome	peak666	2	1927.09	15.920345	6043286	-143	6043123	6043543	-	PA5369.4	1		Function unknown	PA5369.4			homolog_g5518	-248	6043018	6043438	-	PA5369.3	1		Function unknown	PA5369.3			homolog_g5517
refseq|NC_002516.2|chromosome	peak35	1	1926.19	20.492305	370584	-179	370385	370805	-	PA0328	1		Cell motility	PA0328	PA14_04290	IHMA87_00304	homolog_g344
refseq|NC_002516.2|chromosome	peak572	2	1894.35	15.80479	5267800	-141	5267639	5268059	-	PA4690.4	1		Function unknown	PA4690.4			homolog_g4812	-246	5267534	5267954	-	PA4690.3	1		Function unknown	PA4690.3			homolog_g4811
refseq|NC_002516.2|chromosome	peak133	1	1811.83	17.689525	1248589	-103	1248466	1248886	-	PA1153	1		Transcription	PA1153			homolog_g1197
refseq|NC_002516.2|chromosome	peak172	2	1731.94	18.72607	1618302	-37	1618245	1618665	-	PA1490	1		Transcription	PA1490	PA14_45150		homolog_g1536	-310	1618212	1618632	+	PA1491	1		Amino acid transport and metabolism	PA1491	PA14_45130		homolog_g1537
refseq|NC_002516.2|chromosome	peak513	1	1615.66	17.967025	4854921	-151	4854672	4855092	+	PA4327	1		Function unknown	PA4327	PA14_56210	IHMA87_04629	homolog_g4434
refseq|NC_002516.2|chromosome	peak548	1	1418.18	16.30031	5063890	-139	5063731	5064151	-	PA4520	1		Cell motility	PA4520	PA14_58650	IHMA87_04842	homolog_g4630
refseq|NC_002516.2|chromosome	peak247	1	1254.25	12.163655	2451459	-248	2451307	2451727	+	PA2229	2		Function unknown	PA2229		IHMA87_02879	homolog_g2285
refseq|NC_002516.2|chromosome	peak482	1	1240.15	15.023229999999998	4619509	-301	4619188	4619608	-	PA4130	2		Inorganic ion transport and metabolism	PA4130	PA14_10550	IHMA87_00791	homolog_g4226
refseq|NC_002516.2|chromosome	peak626	1	1201.33	14.647745	5692575	-1	5692176	5692596	+	PA5053	2	hslV	"Posttranslational modification, protein turnover, chaperones"	PA5053	PA14_66770	IHMA87_05535	homolog_g5189
refseq|NC_002516.2|chromosome	peak96	1	1177.8	14.62819	928929	-155	928684	929104	+	PA0850	1		Function unknown	PA0850	PA14_53270	IHMA87_04407	homolog_g884
refseq|NC_002516.2|chromosome	peak99	2	1147.21	14.23926	958308	-98	958006	958426	+	PA0876	1		Transcription	PA0876	PA14_52930	IHMA87_04378	homolog_g911	-122	958166	958586	-	PA0875	1		Function unknown	PA0875	PA14_52940	IHMA87_04379	homolog_g910
refseq|NC_002516.2|chromosome	peak361	1	1100.17	13.94308	3506225	17	3506222	3506642	-	PA3123	1		"Translation, ribosomal structure and biogenesis"	PA3123	PA14_23720	IHMA87_01821	homolog_g3201
refseq|NC_002516.2|chromosome	peak484	1	959.14	12.839895	4650636	-330	4650286	4650706	-	PA4155	1		Energy production and conversion	PA4155	PA14_10210		homolog_g4251
refseq|NC_002516.2|chromosome	peak297	1	941.76	12.64343	2982416	-365	2982381	2982801	+	PA2637	13	nuoA	Energy production and conversion	PA2637	PA14_30020	IHMA87_02479	homolog_g2698
refseq|NC_002516.2|chromosome	peak80	2	820.41	11.592285	734063	-70	733973	734393	-	PA0673	1		Function unknown	PA0673	PA14_55570	IHMA87_04572	homolog_g699	-96	733759	734179	+	PA0674	3	vreA	Function unknown	PA0674	PA14_55560	IHMA87_04571	homolog_g700
refseq|NC_002516.2|chromosome	peak462	1	785.94	11.26799	4399827	-296	4399723	4400143	+	PA3925	1		Lipid transport and metabolism	PA3925	PA14_13090	IHMA87_01020	homolog_g4021
refseq|NC_002516.2|chromosome	peak98	1	760.8	11.048865	955948	-226	955702	956122	-	PA0874	1		Function unknown	PA0874	PA14_52960	IHMA87_04380	homolog_g909
refseq|NC_002516.2|chromosome	peak160	1	729.2	8.84583	1503230	-338	1503168	1503588	+	PA1384	3	galE	Cell wall/membrane/envelope biogenesis	PA1384			homolog_g1430
refseq|NC_002516.2|chromosome	peak273	1	709.44	10.45073	2721663	-132	2721511	2721931	-	PA2425	2	pvdG	"Secondary metabolites biosynthesis, transport and catabolism"	PA2425	PA14_33270	IHMA87_02723	homolog_g2480
refseq|NC_002516.2|chromosome	peak556	2	666.69	9.310295	5116607	17	5116604	5117024	-	PA4568	5	rplU	"Translation, ribosomal structure and biogenesis"	PA4568	PA14_60460	IHMA87_05029	homolog_g4682	-258	5116465	5116885	+	PA4569	1	ispB	Coenzyme transport and metabolism	PA4569	PA14_60470	IHMA87_05030	homolog_g4683
refseq|NC_002516.2|chromosome	peak380	1	662.42	10.285825	3636235	-386	3636221	3636641	+	PA3250	1		Inorganic ion transport and metabolism	PA3250	PA14_21960	IHMA87_01694	homolog_g3333
refseq|NC_002516.2|chromosome	peak10	1	644.7	9.40514	158113	-86	157799	158219	+	PA0139	2	ahpC	"Posttranslational modification, protein turnover, chaperones"	PA0139	PA14_01710	IHMA87_00141	homolog_g151
refseq|NC_002516.2|chromosome	peak75	1	617.4	9.793245	717215	-16	716831	717251	+	PA0665	1		Function unknown	PA0665	PA14_08510	IHMA87_00641	homolog_g686
refseq|NC_002516.2|chromosome	peak408	1	614.18	9.487825	3918505	-277	3918208	3918628	-	PA3500	2		General function prediction only	PA3500			homolog_g3591
refseq|NC_002516.2|chromosome	peak336	1	588.48	9.440005	3316639	11	3316630	3317050	-	PA2956	1		Energy production and conversion	PA2956	PA14_25810	IHMA87_02014	homolog_g3029
refseq|NC_002516.2|chromosome	peak50	2	587.35	9.36621	534018	9	534007	534427	-	PA0472	3		Transcription	PA0472	PA14_06180	IHMA87_00454	homolog_g491	-178	533796	534216	+	PA0473	1		"Posttranslational modification, protein turnover, chaperones"	PA0473	PA14_06190	IHMA87_00455	homolog_g492
refseq|NC_002516.2|chromosome	peak315	1	586.89	9.646275	3107790	-267	3107657	3108077	+	PA2746	1		Function unknown	PA2746	PA14_28620	IHMA87_02340	homolog_g2810
