## Supplementary Dataset 2 for "Determination of the Two-Component Systems regulatory network reveals core and accessory regulations across *Pseudomonas aeruginosa* lineages": CS42_IrlR-IHMA87_05374_IHMA.tab

chrom	peakID	number_of_putative_targets	log(qvalue)	fold_enrichment	summit_position	dist_to_ATG_target1	prom_start_1	prom_end_1	strand_1	first_gene_ID_1	number_of_genes_in_operon_1	name_1	COG_1	PAO1_ID_1	PA14_ID_1	IHMA87_ID_1	homolog_group_1	putative_target_2
IHMA87_1	peak19	2	82797.53	395.62108	2313181	-117	2312898	2313318	+	IHMA87_02165	1	IHMA87_02165				IHMA87_02165	homolog_g6713	-138	2313023	2313443	-	IHMA87_02164	3					IHMA87_02164	homolog_g6712
IHMA87_1	peak42	1	22473.09	145.623855	5700676	-79	5700577	5700997	-	IHMA87_05373	1		Function unknown	PA4884	PA14_64560	IHMA87_05373	homolog_g5018
IHMA87_1	peak28	2	2955.95	30.90243	3342439	-49	3342370	3342790	-	IHMA87_03101	1		Function unknown	PA2017	PA14_38420	IHMA87_03101	homolog_g2072	-92	3342131	3342551	+	IHMA87_03102	5	liuR	Transcription	PA2016	PA14_38430	IHMA87_03102	homolog_g2071
IHMA87_1	peak25	2	2661.59	27.852515000000004	2769461	-175	2769236	2769656	+	IHMA87_02629	1	czcC	Cell wall/membrane/envelope biogenesis	PA2522	PA14_31970	IHMA87_02629	homolog_g2577	-338	2769103	2769523	-	IHMA87_02628	2	czcR	Signal transduction mechanisms	PA2523	PA14_31960	IHMA87_02628	homolog_g2578
IHMA87_1	peak6	2	1474.08	19.11303	798314	-55	797969	798389	+	IHMA87_00749	1					IHMA87_00749	homolog_g6534	-181	798113	798533	-	IHMA87_00748	1		Function unknown	PA4179	PA14_09850	IHMA87_00748	homolog_g4275
IHMA87_1	peak24	1	1385.91	17.644565	2506604	-98	2506302	2506722	+	IHMA87_02390	1					IHMA87_02390	homolog_g6860
IHMA87_1	peak7	2	1031.75	14.580165	1662474	-81	1662155	1662575	+	IHMA87_01530	1		Function unknown	PA3412	PA14_19960	IHMA87_01530	homolog_g3502	-129	1662325	1662745	-	IHMA87_01529	1		Function unknown	PA3413	PA14_19950	IHMA87_01529	homolog_g3503
IHMA87_1	peak38	1	948.35	12.49722	5272158	-397	5271741	5272161	-	IHMA87_04957	5					IHMA87_04957	homolog_g7441
IHMA87_1	peak14	3	925.76	13.94623	2043826	-25	2043781	2044201	-	IHMA87_01898	1					IHMA87_01898	homolog_g6664	-171	2043635	2044055	-	IHMA87_01897	1	rmf	"Translation, ribosomal structure and biogenesis"	PA3049	PA14_24650	IHMA87_01897	homolog_g3124	-290	2043716	2044136	+	IHMA87_01899	1		"Replication, recombination and repair"	PA3048		IHMA87_01899	homolog_g3123
IHMA87_1	peak26	1	691.82	11.53701	3155234	-73	3154907	3155327	+	IHMA87_02928	2					IHMA87_02928	homolog_g7023
IHMA87_1	peak34	1	540.28	9.60428	4566429	-280	4566309	4566729	+	IHMA87_04276	2					IHMA87_04276	homolog_g7309
IHMA87_1	peak22	2	426.42	8.41356	2442892	-83	2442575	2442995	+	IHMA87_02314	1		Function unknown	PA2763	PA14_28370	IHMA87_02314	homolog_g2827	-189	2442683	2443103	-	IHMA87_02313	1					IHMA87_02313	homolog_g6816
IHMA87_1	peak13	2	338.26	7.514424999999999	1973288	-71	1972959	1973379	+	IHMA87_01842	9	xcpR	Cell motility	PA3103	PA14_23990	IHMA87_01842	homolog_g3181	-209	1973059	1973479	-	IHMA87_01841	2	xcpP	Function unknown	PA3104	PA14_23980	IHMA87_01841	homolog_g3182
IHMA87_1	peak41	2	262.41	6.55753	5419348	-83	5419245	5419665	-	IHMA87_05086	2		"Intracellular trafficking, secretion, and vesicular transport"	PA4625	PA14_61200	IHMA87_05086	homolog_g4741	-237	5419185	5419605	+	IHMA87_05087	1	hprA	Coenzyme transport and metabolism	PA4626	PA14_61210	IHMA87_05087	homolog_g4742
IHMA87_1	peak20	2	232.67	6.12699	2400918	-38	2400860	2401280	-	IHMA87_02262	2	copR	Signal transduction mechanisms	PA2809	PA14_27810	IHMA87_02262	homolog_g2876	-87	2400605	2401025	+	IHMA87_02263	1	ptrA	Function unknown	PA2808	PA14_27830	IHMA87_02263	homolog_g2875
IHMA87_1	peak43	1	208.94	5.3893450000000005	6100120	-187	6099907	6100327	+	IHMA87_05728	1		Function unknown	PA5244	PA14_69250	IHMA87_05728	homolog_g5388
IHMA87_1	peak29	1	164.92	5.1288800000000005	3406603	-129	3406332	3406752	+	IHMA87_03161	1				PA14_35820	IHMA87_03161	homolog_g6115
IHMA87_1	peak32	2	153.93	4.958395	3997656	-88	3997344	3997764	+	IHMA87_03733	2		Function unknown	PA1434	PA14_45920	IHMA87_03733	homolog_g1480	-94	3997542	3997962	-	IHMA87_03732	4		Cell wall/membrane/envelope biogenesis	PA1435	PA14_45910	IHMA87_03732	homolog_g1481
IHMA87_1	peak45	1	140.92	4.277085	6176894	-396	6176890	6177310	+	IHMA87_05796	1					IHMA87_05796	homolog_g7539
IHMA87_1	peak15	2	113.34	4.2307	2185720	-125	2185445	2185865	+	IHMA87_02039	1					IHMA87_02039	homolog_g6691	-320	2185380	2185800	-	IHMA87_02038	1		Energy production and conversion	PA2936	PA14_26070	IHMA87_02038	homolog_g3008
IHMA87_1	peak31	1	90.11	3.83504	3737006	-83	3736903	3737323	-	IHMA87_03479	1		Carbohydrate transport and metabolism	PA1688	PA14_42680	IHMA87_03479	homolog_g1737
IHMA87_1	peak8	2	88.92	3.816585	1690413	-110	1690123	1690543	+	IHMA87_01558	13	phnC	Inorganic ion transport and metabolism	PA3384	PA14_20300	IHMA87_01558	homolog_g3474	-254	1690139	1690559	-	IHMA87_01557	1	amrZ	Function unknown	PA3385	PA14_20290	IHMA87_01557	homolog_g3475
IHMA87_1	peak36	2	77.63	3.48737	5164759	-73	5164432	5164852	+	IHMA87_04837	2		Function unknown	PA4515	PA14_58580	IHMA87_04837	homolog_g4625	-98	5164641	5165061	-	IHMA87_04836	1					IHMA87_04836	homolog_g7384
IHMA87_1	peak27	1	54.65	3.10938	3297674	-139	3297413	3297833	+	IHMA87_03061	2				PA14_37790	IHMA87_03061	homolog_g6142
IHMA87_1	peak9	1	48.25	2.93407	1792995	-268	1792863	1793283	+	IHMA87_01660	1	oprP	Inorganic ion transport and metabolism	PA3279	PA14_21620	IHMA87_01660	homolog_g3365
IHMA87_1	peak18	1	45.37	2.84929	2305210	-85	2305105	2305525	-	IHMA87_02157	1					IHMA87_02157	homolog_g6705
IHMA87_1	peak10	2	39.02	2.645385	1829413	-117	1829130	1829550	+	IHMA87_01695	1		Transcription	PA3249	PA14_21970	IHMA87_01695	homolog_g3332	-247	1829146	1829566	-	IHMA87_01694	1		Inorganic ion transport and metabolism	PA3250	PA14_21960	IHMA87_01694	homolog_g3333
IHMA87_1	peak21	1	38.67	2.736375	2401364	-79	2401043	2401463	+	IHMA87_02264	1		Inorganic ion transport and metabolism	PA2807	PA14_27840	IHMA87_02264	homolog_g2874
IHMA87_1	peak46	2	32.65	2.519225	6274576	-50	6274226	6274646	+	IHMA87_05886	2	phoB	Signal transduction mechanisms	PA5360	PA14_70750	IHMA87_05886	homolog_g5505	-126	6274430	6274850	-	IHMA87_05885	1		Function unknown	PA5359	PA14_70740	IHMA87_05885	homolog_g5504
IHMA87_1	peak35	1	22.42	2.28436	4697794	-68	4697462	4697882	+	IHMA87_04405	1	cbpD	Function unknown	PA0852	PA14_53250	IHMA87_04405	homolog_g886
IHMA87_1	peak40	2	19.54	2.126805	5398089	-72	5397997	5398417	-	IHMA87_05073	3					IHMA87_05073	homolog_g7457	-155	5397844	5398264	+	IHMA87_05074	1	mscL	Cell wall/membrane/envelope biogenesis	PA4614	PA14_61050	IHMA87_05074	homolog_g4730
IHMA87_1	peak1	2	16.46	2.081195	244669	-74	244343	244763	+	IHMA87_00215	1	erfA	Function unknown	PA0225	PA14_02750	IHMA87_00215	homolog_g238	-80	244569	244989	-	IHMA87_00214	1	ergA	Carbohydrate transport and metabolism	PA0224	PA14_02740	IHMA87_00214	homolog_g237
