## Supplementary Dataset 2 for "Determination of the Two-Component Systems regulatory network reveals core and accessory regulations across *Pseudomonas aeruginosa* lineages": CS42_IrlR-PA14_64570_PA14.tab

chrom	peakID	number_of_putative_targets	log(qvalue)	fold_enrichment	summit_position	dist_to_ATG_target1	prom_start_1	prom_end_1	strand_1	first_gene_ID_1	number_of_genes_in_operon_1	name_1	COG_1	PAO1_ID_1	PA14_ID_1	IHMA87_ID_1	homolog_group_1	putative_target_2
refseq|NC_008463.1|chromosome	peak25	2	31103.92	167.06062500000002	5751740	-68	5751408	5751828	+	PA14_64570	2	irlR	Signal transduction mechanisms	PA4885	PA14_64570	IHMA87_05374	homolog_g5019	-70	5751650	5752070	-	PA14_64560	1		Function unknown	PA4884	PA14_64560	IHMA87_05373	homolog_g5018
refseq|NC_008463.1|chromosome	peak15	2	4531.75	34.29322	2783867	-174	2783641	2784061	+	PA14_31970	1	czcC	Cell wall/membrane/envelope biogenesis	PA2522	PA14_31970	IHMA87_02629	homolog_g2577	-339	2783508	2783928	-	PA14_31960	2	czcR	Signal transduction mechanisms	PA2523	PA14_31960	IHMA87_02628	homolog_g2578
refseq|NC_008463.1|chromosome	peak18	2	3704.85	32.663765	3427297	-96	3426993	3427413	+	PA14_38430	5	liuR	Transcription	PA2016	PA14_38430	IHMA87_03102	homolog_g2071	-97	3427180	3427600	-	PA14_38420	1		Function unknown	PA2017	PA14_38420	IHMA87_03101	homolog_g2072
refseq|NC_008463.1|chromosome	peak28	1	1189.49	14.424245	6310985	-277	6310688	6311108	-	PA14_70850	4	pstC	General function prediction only	PA5368	PA14_70850	IHMA87_05894	homolog_g5513
refseq|NC_008463.1|chromosome	peak22	2	922.65	12.497785	4605931	-229	4605682	4606102	-	PA14_51860	1		Carbohydrate transport and metabolism	PA0959	PA14_51860		homolog_g999	-289	4605820	4606240	+	PA14_51880	1	oprD	Function unknown	PA0958	PA14_51880		homolog_g998
refseq|NC_008463.1|chromosome	peak7	2	817.46	11.663255	2155119	-167	2154932	2155352	-	PA14_24650	1	rmf	"Translation, ribosomal structure and biogenesis"	PA3049	PA14_24650	IHMA87_01897	homolog_g3124	-295	2155014	2155434	+	PA14_24665	2				PA14_24665		homolog_g5998
refseq|NC_008463.1|chromosome	peak14	2	679.02	9.9477	2451313	-75	2450988	2451408	+	PA14_28370	1		Function unknown	PA2763	PA14_28370	IHMA87_02314	homolog_g2827	-396	2451309	2451729	+	PA14_28380	1		General function prediction only	PA2762	PA14_28380	IHMA87_02315	homolog_g2826
refseq|NC_008463.1|chromosome	peak2	2	421.67	7.888445	1719401	-76	1719077	1719497	+	PA14_19960	1		Function unknown	PA3412	PA14_19960	IHMA87_01530	homolog_g3502	-134	1719247	1719667	-	PA14_19950	1		Function unknown	PA3413	PA14_19950	IHMA87_01529	homolog_g3503
refseq|NC_008463.1|chromosome	peak21	2	240.14	5.76459	4081510	-87	4081197	4081617	+	PA14_45920	2		Function unknown	PA1434	PA14_45920	IHMA87_03733	homolog_g1480	-94	4081396	4081816	-	PA14_45910	4		Cell wall/membrane/envelope biogenesis	PA1435	PA14_45910	IHMA87_03732	homolog_g1481
refseq|NC_008463.1|chromosome	peak12	2	152.96	4.581495	2411592	-39	2411533	2411953	-	PA14_27810	2	copR	Signal transduction mechanisms	PA2809	PA14_27810	IHMA87_02262	homolog_g2876	-87	2411279	2411699	+	PA14_27830	1	ptrA	Function unknown	PA2808	PA14_27830	IHMA87_02263	homolog_g2875
refseq|NC_008463.1|chromosome	peak9	2	141.02	4.307975	2278416	-51	2278067	2278487	+	PA14_26080	1				PA14_26080		homolog_g6001	-339	2278057	2278477	-	PA14_26070	1		Energy production and conversion	PA2936	PA14_26070	IHMA87_02038	homolog_g3008
refseq|NC_008463.1|chromosome	peak17	2	91.73	3.61991	2908508	-61	2908169	2908589	+	PA14_33240	1		Function unknown	PA2428	PA14_33240	IHMA87_02720	homolog_g2483	-201	2908287	2908707	-	PA14_33230	1		Function unknown	PA2429	PA14_33230	IHMA87_02719	homolog_g2484
refseq|NC_008463.1|chromosome	peak24	2	57.49	2.91869	5464998	-144	5464834	5465254	-	PA14_61200	2		"Intracellular trafficking, secretion, and vesicular transport"	PA4625	PA14_61200	IHMA87_05086	homolog_g4741	-177	5464775	5465195	+	PA14_61210	1	hprA	Coenzyme transport and metabolism	PA4626	PA14_61210	IHMA87_05087	homolog_g4742
refseq|NC_008463.1|chromosome	peak16	1	57.27	2.916375	2808427	-34	2808061	2808481	+	PA14_32310	1		Function unknown	PA2501	PA14_32310	IHMA87_02650	homolog_g2556
refseq|NC_008463.1|chromosome	peak13	1	45.73	2.763675	2412046	4	2411642	2412062	+	PA14_27840	1		Inorganic ion transport and metabolism	PA2807	PA14_27840	IHMA87_02264	homolog_g2874
refseq|NC_008463.1|chromosome	peak5	1	41.18	2.57808	2026760	-86	2026446	2026866	+	PA14_23360	1				PA14_23360		homolog_g5986
refseq|NC_008463.1|chromosome	peak8	2	40.81	2.566965	2201598	-88	2201286	2201706	+	PA14_25180	1	psrA	Transcription	PA3006	PA14_25180	IHMA87_01961	homolog_g3080	-144	2201434	2201854	-	PA14_25160	2	lexA	Transcription	PA3007	PA14_25160	IHMA87_01960	homolog_g3081
refseq|NC_008463.1|chromosome	peak3	2	38.86	2.36621	1748184	-105	1747889	1748309	+	PA14_20300	13	phnC	Inorganic ion transport and metabolism	PA3384	PA14_20300	IHMA87_01558	homolog_g3474	-256	1747908	1748328	-	PA14_20290	1	amrZ	Function unknown	PA3385	PA14_20290	IHMA87_01557	homolog_g3475
refseq|NC_008463.1|chromosome	peak19	1	34.02	2.4884250000000003	3797479	-55	3797404	3797824	-	PA14_42680	1		Carbohydrate transport and metabolism	PA1688	PA14_42680	IHMA87_03479	homolog_g1737
refseq|NC_008463.1|chromosome	peak23	2	32.89	2.4414	5219680	-97	5219563	5219983	-	PA14_58570	1		Inorganic ion transport and metabolism	PA4514	PA14_58570		homolog_g4624	-121	5219401	5219821	+	PA14_58580	2		Function unknown	PA4515	PA14_58580	IHMA87_04837	homolog_g4625
refseq|NC_008463.1|chromosome	peak27	2	28.4	2.354575	6299645	-52	6299573	6299993	-	PA14_70740	1		Function unknown	PA5359	PA14_70740	IHMA87_05885	homolog_g5504	-53	6299298	6299718	+	PA14_70750	2	phoB	Signal transduction mechanisms	PA5360	PA14_70750	IHMA87_05886	homolog_g5505
refseq|NC_008463.1|chromosome	peak11	1	26.13	2.28008	2319496	-232	2319328	2319748	+	PA14_26620	1		Function unknown	PA2894	PA14_26620	IHMA87_02071	homolog_g2966
refseq|NC_008463.1|chromosome	peak0	2	20.1	2.04075	244861	-74	244767	245187	-	PA14_02740	1	ergA	Carbohydrate transport and metabolism	PA0224	PA14_02740	IHMA87_00214	homolog_g237	-81	244542	244962	+	PA14_02750	1	erfA	Function unknown	PA0225	PA14_02750	IHMA87_00215	homolog_g238
refseq|NC_008463.1|chromosome	peak26	2	19.67	2.087535	6177897	-57	6177820	6178240	-	PA14_69240	2	hemB	Coenzyme transport and metabolism	PA5243	PA14_69240	IHMA87_05727	homolog_g5387	-187	6177684	6178104	+	PA14_69250	1		Function unknown	PA5244	PA14_69250	IHMA87_05728	homolog_g5388
refseq|NC_008463.1|chromosome	peak20	1	16.51	2.017315	3963205	-122	3962927	3963347	+	PA14_44510	1		General function prediction only	PA1542	PA14_44510	IHMA87_03632	homolog_g1589
refseq|NC_008463.1|chromosome	peak4	2	8.95	1.70344	1816898	-223	1816655	1817075	-	PA14_21020	7		"Secondary metabolites biosynthesis, transport and catabolism"	PA3327	PA14_21020		homolog_g3415	-259	1816757	1817177	+	PA14_21030	1		"Intracellular trafficking, secretion, and vesicular transport"	PA3326	PA14_21030	IHMA87_01612	homolog_g3414
