## Supplementary Dataset 2 for "Determination of the Two-Component Systems regulatory network reveals core and accessory regulations across *Pseudomonas aeruginosa* lineages": CS42_IrlR-PA4885_PAO1.tab

chrom	peakID	number_of_putative_targets	log(qvalue)	fold_enrichment	summit_position	dist_to_ATG_target1	prom_start_1	prom_end_1	strand_1	first_gene_ID_1	number_of_genes_in_operon_1	name_1	COG_1	PAO1_ID_1	PA14_ID_1	IHMA87_ID_1	homolog_group_1	putative_target_2
refseq|NC_002516.2|chromosome	peak25	2	42542.78	329.20481	5480333	-69	5480244	5480664	-	PA4884	1		Function unknown	PA4884	PA14_64560	IHMA87_05373	homolog_g5018	-69	5480002	5480422	+	PA4885	2	irlR	Signal transduction mechanisms	PA4885	PA14_64570	IHMA87_05374	homolog_g5019
refseq|NC_002516.2|chromosome	peak10	2	6948.09	73.3765	2843472	-167	2843285	2843705	-	PA2522	1	czcC	Cell wall/membrane/envelope biogenesis	PA2522	PA14_31970	IHMA87_02629	homolog_g2577	-346	2843418	2843838	+	PA2523	2	czcR	Signal transduction mechanisms	PA2523	PA14_31960	IHMA87_02628	homolog_g2578
refseq|NC_002516.2|chromosome	peak28	1	1342.21	23.09428	6038058	-269	6037769	6038189	-	PA5368	4	pstC	General function prediction only	PA5368	PA14_70850	IHMA87_05894	homolog_g5513
refseq|NC_002516.2|chromosome	peak5	2	1073.09	19.73268	2206895	-89	2206786	2207206	-	PA2016	5	liuR	Transcription	PA2016	PA14_38430	IHMA87_03102	homolog_g2071	-104	2206599	2207019	+	PA2017	1		Function unknown	PA2017	PA14_38420	IHMA87_03101	homolog_g2072
refseq|NC_002516.2|chromosome	peak18	2	941.98	17.492815	3414229	-172	3414001	3414421	+	PA3049	1	rmf	"Translation, ribosomal structure and biogenesis"	PA3049	PA14_24650	IHMA87_01897	homolog_g3124	-289	3413920	3414340	-	PA3048	1		"Replication, recombination and repair"	PA3048		IHMA87_01899	homolog_g3123
refseq|NC_002516.2|chromosome	peak11	3	910.02	16.46577	3122655	-69	3122566	3122986	-	PA2763	1		Function unknown	PA2763	PA14_28370	IHMA87_02314	homolog_g2827	-201	3122456	3122876	+	PA2763a	1							-390	3122245	3122665	-	PA2762	1		General function prediction only	PA2762	PA14_28380	IHMA87_02315	homolog_g2826
refseq|NC_002516.2|chromosome	peak1	2	835.23	16.360895	1045601	-231	1045432	1045852	+	PA0959	1		Carbohydrate transport and metabolism	PA0959	PA14_51860		homolog_g999	-287	1045294	1045714	-	PA0958	1	oprD	Function unknown	PA0958	PA14_51880		homolog_g998
refseq|NC_002516.2|chromosome	peak21	2	542.84	12.53906	3819878	-82	3819776	3820196	-	PA3412	1		Function unknown	PA3412	PA14_19960	IHMA87_01530	homolog_g3502	-128	3819606	3820026	+	PA3413	1		Function unknown	PA3413	PA14_19950	IHMA87_01529	homolog_g3503
refseq|NC_002516.2|chromosome	peak3	2	337.87	9.35405	1562716	-84	1562612	1563032	-	PA1434	2		Function unknown	PA1434	PA14_45920	IHMA87_03733	homolog_g1480	-97	1562413	1562833	+	PA1435	4		Cell wall/membrane/envelope biogenesis	PA1435	PA14_45910	IHMA87_03732	homolog_g1481
refseq|NC_002516.2|chromosome	peak13	2	217.15	7.1827000000000005	3162665	-40	3162305	3162725	+	PA2809	2	copR	Signal transduction mechanisms	PA2809	PA14_27810	IHMA87_02262	homolog_g2876	-86	3162559	3162979	-	PA2808	1	ptrA	Function unknown	PA2808	PA14_27830	IHMA87_02263	homolog_g2875
refseq|NC_002516.2|chromosome	peak8	2	161.16	6.136145	2724279	-56	2724203	2724623	-	PA2428	1		Function unknown	PA2428	PA14_33240	IHMA87_02720	homolog_g2483	-206	2724085	2724505	+	PA2429	1		Function unknown	PA2429	PA14_33230	IHMA87_02719	homolog_g2484
refseq|NC_002516.2|chromosome	peak16	1	153.79	5.493035	3290937	-346	3290883	3291303	+	PA2936	1		Energy production and conversion	PA2936	PA14_26070	IHMA87_02038	homolog_g3008
refseq|NC_002516.2|chromosome	peak24	2	134.85	5.239615	5193031	-156	5192855	5193275	-	PA4625	2		"Intracellular trafficking, secretion, and vesicular transport"	PA4625	PA14_61200	IHMA87_05086	homolog_g4741	-165	5192796	5193216	+	PA4626	1	hprA	Coenzyme transport and metabolism	PA4626	PA14_61210	IHMA87_05087	homolog_g4742
refseq|NC_002516.2|chromosome	peak14	1	116.01	5.1716750000000005	3249894	-263	3249611	3250031	-	PA2894	1		Function unknown	PA2894	PA14_26620	IHMA87_02071	homolog_g2966
refseq|NC_002516.2|chromosome	peak9	1	97.79	4.724685	2818922	-36	2818866	2819286	-	PA2501	1		Function unknown	PA2501	PA14_32310	IHMA87_02650	homolog_g2556
refseq|NC_002516.2|chromosome	peak4	1	91.32	4.577045	1837359	-29	1836988	1837408	+	PA1688	1		Carbohydrate transport and metabolism	PA1688	PA14_42680	IHMA87_03479	homolog_g1737
refseq|NC_002516.2|chromosome	peak12	1	63.04	3.86261	3162215	1	3162196	3162616	-	PA2807	1		Inorganic ion transport and metabolism	PA2807	PA14_27840	IHMA87_02264	homolog_g2874
refseq|NC_002516.2|chromosome	peak17	2	56.22	3.67211	3367755	-84	3367651	3368071	-	PA3006	1	psrA	Transcription	PA3006	PA14_25180	IHMA87_01961	homolog_g3080	-148	3367503	3367923	+	PA3007	2	lexA	Transcription	PA3007	PA14_25160	IHMA87_01960	homolog_g3081
refseq|NC_002516.2|chromosome	peak23	2	38.17	2.972075	5055968	-91	5055857	5056277	-	PA4514	1		Inorganic ion transport and metabolism	PA4514	PA14_58570		homolog_g4624	-127	5055695	5056115	+	PA4515	2		Function unknown	PA4515	PA14_58580	IHMA87_04837	homolog_g4625
refseq|NC_002516.2|chromosome	peak27	2	25.29	2.681295	6026744	-35	6026379	6026799	+	PA5360	2	phoB	Signal transduction mechanisms	PA5360	PA14_70750	IHMA87_05886	homolog_g5505	-70	6026654	6027074	-	PA5359	1		Function unknown	PA5359	PA14_70740	IHMA87_05885	homolog_g5504
refseq|NC_002516.2|chromosome	peak20	2	24.23	2.515695	3791087	-101	3790966	3791386	-	PA3384	13	phnC	Inorganic ion transport and metabolism	PA3384	PA14_20300	IHMA87_01558	homolog_g3474	-260	3790947	3791367	+	PA3385	1	amrZ	Function unknown	PA3385	PA14_20290	IHMA87_01557	homolog_g3475
refseq|NC_002516.2|chromosome	peak0	2	22.0	2.5516300000000003	254706	-70	254616	255036	-	PA0224	1	ergA	Carbohydrate transport and metabolism	PA0224	PA14_02740	IHMA87_00214	homolog_g237	-85	254391	254811	+	PA0225	1	erfA	Function unknown	PA0225	PA14_02750	IHMA87_00215	homolog_g238
refseq|NC_002516.2|chromosome	peak19	2	15.77	2.29578	3730334	-223	3730157	3730577	+	PA3327	7		"Secondary metabolites biosynthesis, transport and catabolism"	PA3327	PA14_21020		homolog_g3415	-258	3730056	3730476	-	PA3326	1		"Intracellular trafficking, secretion, and vesicular transport"	PA3326	PA14_21030	IHMA87_01612	homolog_g3414
refseq|NC_002516.2|chromosome	peak26	2	11.04	1.92646	5847077	-54	5846731	5847151	+	PA5194	1		Lipid transport and metabolism	PA5194	PA14_68620	IHMA87_05677	homolog_g5336	-59	5846998	5847418	-	PA5193	1	yrfI	"Posttranslational modification, protein turnover, chaperones"	PA5193	PA14_68610	IHMA87_05676	homolog_g5335
