## Supplementary Dataset 2 for "Determination of the Two-Component Systems regulatory network reveals core and accessory regulations across *Pseudomonas aeruginosa* lineages": CS43_AruR-_IHMA.tab

chrom	peakID	number_of_putative_targets	log(qvalue)	fold_enrichment	summit_position	dist_to_ATG_target1	prom_start_1	prom_end_1	strand_1	first_gene_ID_1	number_of_genes_in_operon_1	name_1	COG_1	PAO1_ID_1	PA14_ID_1	IHMA87_ID_1	homolog_group_1	putative_target_2
IHMA87_2	peak41	1	100.02	3.766965	49408	-158	49166	49586	+	IHMA87_06167	1					IHMA87_06167	homolog_g7643
IHMA87_1	peak2	1	40.44	2.6359450000000004	147959	-218	147721	148141	-	IHMA87_00126	1		Transcription	PA0123	PA14_01500	IHMA87_00126	homolog_g135
IHMA87_1	peak3	1	22.9	2.193525	307265	-176	307041	307461	+	IHMA87_00275	3	spuA	General function prediction only	PA0297	PA14_03870	IHMA87_00275	homolog_g312
IHMA87_1	peak29	1	21.13	2.15297	5272129	-368	5271741	5272161	-	IHMA87_04957	5					IHMA87_04957	homolog_g7441
IHMA87_2	peak42	1	17.93	2.043385	50798	-66	50464	50884	+	IHMA87_06168	2					IHMA87_06168	homolog_g7644
IHMA87_1	peak30	2	12.44	1.86656	5274256	-187	5274049	5274469	-	IHMA87_04959	1					IHMA87_04959	homolog_g7443	-290	5274146	5274566	+	IHMA87_04960	1					IHMA87_04960	homolog_g7444
IHMA87_1	peak35	1	12.13	1.86273	6016742	-236	6016578	6016998	+	IHMA87_05651	4	arcD	Amino acid transport and metabolism	PA5170	PA14_68300	IHMA87_05651	homolog_g5309
