## Supplementary Dataset 2 for "Determination of the Two-Component Systems regulatory network reveals core and accessory regulations across *Pseudomonas aeruginosa* lineages": CS43_AruR-PA4983_PAO1.tab

chrom	peakID	number_of_putative_targets	log(qvalue)	fold_enrichment	summit_position	dist_to_ATG_target1	prom_start_1	prom_end_1	strand_1	first_gene_ID_1	number_of_genes_in_operon_1	name_1	COG_1	PAO1_ID_1	PA14_ID_1	IHMA87_ID_1	homolog_group_1	putative_target_2
refseq|NC_002516.2|chromosome	peak0	1	15.46	1.73349	143518	-251	143247	143667	-	PA0123	1		Transcription	PA0123	PA14_01500	IHMA87_00126	homolog_g135
refseq|NC_002516.2|chromosome	peak4	1	15.17	1.677	1489151	-56	1489075	1489495	-	PA1372	2		General function prediction only	PA1372			homolog_g1418
refseq|NC_002516.2|chromosome	peak7	1	10.04	1.552565	4294698	-93	4294585	4295005	-	PA3835	1		Function unknown	PA3835	PA14_14430	IHMA87_01118	homolog_g3930
