## Supplementary Dataset 2 for "Determination of the Two-Component Systems regulatory network reveals core and accessory regulations across *Pseudomonas aeruginosa* lineages": CS44_NtrC-IHMA87_05600_IHMA.tab

chrom	peakID	number_of_putative_targets	log(qvalue)	fold_enrichment	summit_position	dist_to_ATG_target1	prom_start_1	prom_end_1	strand_1	first_gene_ID_1	number_of_genes_in_operon_1	name_1	COG_1	PAO1_ID_1	PA14_ID_1	IHMA87_ID_1	homolog_group_1	putative_target_2
IHMA87_1	peak92	1	188407.51	757.564085	1420527	-75	1420432	1420852	-	IHMA87_01310	1	glnD	"Posttranslational modification, protein turnover, chaperones"	PA3658	PA14_17040	IHMA87_01310	homolog_g3752
IHMA87_1	peak350	2	170823.41	697.971715	5962590	-134	5962436	5962856	-	IHMA87_05593	1	thiI	Coenzyme transport and metabolism	PA5118	PA14_67580	IHMA87_05593	homolog_g5254	-203	5962393	5962813	+	IHMA87_05594	1	glnA	Amino acid transport and metabolism	PA5119	PA14_67600	IHMA87_05594	homolog_g5255
IHMA87_1	peak352	1	129687.07	552.62979	5968124	-167	5967891	5968311	+	IHMA87_05599	2	ntrB	Signal transduction mechanisms	PA5124	PA14_67670	IHMA87_05599	homolog_g5260
IHMA87_1	peak334	1	120390.67	518.60814	5707402	-148	5707150	5707570	+	IHMA87_05380	4	ureE	"Posttranslational modification, protein turnover, chaperones"	PA4891	PA14_64650	IHMA87_05380	homolog_g5025
IHMA87_1	peak26	1	111561.77	487.24002	505506	-330	505156	505576	-	IHMA87_00458	1		Coenzyme transport and metabolism	PA0476	PA14_06230	IHMA87_00458	homolog_g495
IHMA87_1	peak283	1	106252.62	468.15152	4650978	-377	4650581	4651001	-	IHMA87_04365	6	aotJ	Amino acid transport and metabolism	PA0888	PA14_52790	IHMA87_04365	homolog_g924
IHMA87_1	peak109	1	105871.24	463.23718	1796016	-198	1795814	1796234	+	IHMA87_01663	2		Function unknown	PA3276	PA14_21650	IHMA87_01663	homolog_g3362
IHMA87_1	peak97	1	104676.5	460.847015	1546374	-160	1546194	1546614	-	IHMA87_01425	1	algD	Cell wall/membrane/envelope biogenesis	PA3540	PA14_18580	IHMA87_01425	homolog_g3632
IHMA87_1	peak369	2	87050.83	396.36359	6138452	-113	6138165	6138585	+	IHMA87_05770	2		Function unknown	PA5289	PA14_69820	IHMA87_05770	homolog_g5433	-327	6138105	6138525	-	IHMA87_05769	2	glnK	Amino acid transport and metabolism	PA5288	PA14_69810	IHMA87_05769	homolog_g5432
IHMA87_1	peak317	1	82611.03	378.623015	5363882	-145	5363717	5364137	-	IHMA87_05048	1	gdhA	Amino acid transport and metabolism	PA4588	PA14_60710	IHMA87_05048	homolog_g4704
IHMA87_1	peak333	1	80639.61	372.50056	5677114	-399	5677113	5677533	+	IHMA87_05346	5		Amino acid transport and metabolism	PA4858	PA14_64270	IHMA87_05346	homolog_g4992
IHMA87_1	peak129	2	75986.63	354.6454	2054695	-48	2054343	2054763	+	IHMA87_01909	1					IHMA87_01909	homolog_g6666	-319	2054356	2054776	-	IHMA87_01908	3					IHMA87_01908	homolog_g6665
IHMA87_1	peak346	1	57005.39	278.98744	5903968	-226	5903794	5904214	+	IHMA87_05540	1	phaC2	Lipid transport and metabolism	PA5058	PA14_66840	IHMA87_05540	homolog_g5194
IHMA87_1	peak227	1	40081.9	210.0616	3727624	-115	3727489	3727909	-	IHMA87_03473	4		Function unknown	PA1730	PA14_42160	IHMA87_03473	homolog_g1779
IHMA87_1	peak344	1	33485.4	160.39349	5900828	-377	5900805	5901225	+	IHMA87_05538	1	phaC1	Lipid transport and metabolism	PA5056	PA14_66820	IHMA87_05538	homolog_g5192
IHMA87_1	peak337	2	19962.91	119.9797	5732782	-299	5732463	5732883	-	IHMA87_05402	1		Amino acid transport and metabolism	PA4913	PA14_64900	IHMA87_05402	homolog_g5047	-321	5732703	5733123	+	IHMA87_05403	1		Transcription	PA4914	PA14_64910	IHMA87_05403	homolog_g5048
IHMA87_1	peak264	1	18133.38	110.840435	4355226	-276	4355102	4355522	+	IHMA87_04069	1		Carbohydrate transport and metabolism	PA1144	PA14_49610	IHMA87_04069	homolog_g1188
IHMA87_1	peak137	2	17693.88	108.627805	2185502	-102	2185380	2185800	-	IHMA87_02038	1		Energy production and conversion	PA2936	PA14_26070	IHMA87_02038	homolog_g3008	-343	2185445	2185865	+	IHMA87_02039	1					IHMA87_02039	homolog_g6691
IHMA87_1	peak115	2	14497.74	93.16806	1841219	-125	1841074	1841494	-	IHMA87_01707	1		Function unknown	PA3237	PA14_22320	IHMA87_01707	homolog_g3320	-169	1840988	1841408	+	IHMA87_01708	1		Amino acid transport and metabolism	PA3236	PA14_22330	IHMA87_01708	homolog_g3319
IHMA87_1	peak242	2	12972.93	85.19675000000001	3922899	-84	3922583	3923003	+	IHMA87_03658	6					IHMA87_03658	homolog_g7177	-168	3922711	3923131	-	IHMA87_03657	1		General function prediction only	PA1518	PA14_44820	IHMA87_03657	homolog_g1564
IHMA87_1	peak50	1	11180.51	75.89264	803455	-251	803184	803604	-	IHMA87_00753	1	piv	Function unknown	PA4175	PA14_09900	IHMA87_00753	homolog_g4271
IHMA87_1	peak380	1	10603.22	73.032455	6383367	-180	6383147	6383567	+	IHMA87_05980	1		Function unknown	PA5446	PA14_71900	IHMA87_05980	homolog_g5596
IHMA87_1	peak23	2	9869.01	68.81262000000001	465479	-290	465169	465589	-	IHMA87_00422	3	dht	Nucleotide transport and metabolism	PA0441	PA14_05770	IHMA87_00422	homolog_g459	-326	465405	465825	+	IHMA87_00423	1		Coenzyme transport and metabolism	PA0443	PA14_05790	IHMA87_00423	homolog_g461
IHMA87_1	peak67	2	7905.74	58.31521500000001	1133188	-148	1132936	1133356	+	IHMA87_01055	1	nhaP	Inorganic ion transport and metabolism	PA3887	PA14_13620	IHMA87_01055	homolog_g3983	-293	1132875	1133295	-	IHMA87_01054	4		Amino acid transport and metabolism	PA3888	PA14_13610	IHMA87_01054	homolog_g3984
IHMA87_1	peak224	2	6762.96	51.889765	3674360	-88	3674048	3674468	+	IHMA87_03423	1		Function unknown	PA1781.1	P11	IHMA87_03423	homolog_g1831	-264	3674224	3674644	+	IHMA87_03424	4	nirB	Energy production and conversion	PA1781	PA14_41530	IHMA87_03424	homolog_g1830
IHMA87_1	peak348	1	5547.79	44.705795	5941963	-321	5941622	5942042	-	IHMA87_05576	1	hutU	Amino acid transport and metabolism	PA5100	PA14_67350	IHMA87_05576	homolog_g5236
IHMA87_1	peak257	1	5053.45	41.72883	4248952	-213	4248765	4249185	+	IHMA87_03973	1		Amino acid transport and metabolism	PA1260	PA14_47920	IHMA87_03973	homolog_g1304
IHMA87_1	peak15	1	4240.26	36.64083	307260	-181	307041	307461	+	IHMA87_00275	3	spuA	General function prediction only	PA0297	PA14_03870	IHMA87_00275	homolog_g312
IHMA87_1	peak267	1	4064.3	35.47338	4467329	-19	4467290	4467710	-	IHMA87_04182	1		Function unknown	PA1030.1	P8	IHMA87_04182	homolog_g1073
IHMA87_1	peak279	1	3486.64	31.804855000000003	4566142	-133	4565989	4566409	-	IHMA87_04275	1					IHMA87_04275	homolog_g7308
IHMA87_2	peak395	1	2888.67	27.854215000000003	60381	-39	60020	60440	+	IHMA87_06178	1					IHMA87_06178	homolog_g7654
IHMA87_1	peak119	2	2490.91	25.037000000000003	1933640	-67	1933307	1933727	+	IHMA87_01801	1	uvrB	"Replication, recombination and repair"	PA3138	PA14_23510	IHMA87_01801	homolog_g3220	-120	1933500	1933920	-	IHMA87_01800	1		Amino acid transport and metabolism	PA3139	PA14_23500	IHMA87_01800	homolog_g3221
IHMA87_1	peak138	2	2231.32	23.08497	2202123	-28	2202075	2202495	-	IHMA87_02054	1					IHMA87_02054	homolog_g6692	-332	2201771	2202191	-	IHMA87_02053	4		Inorganic ion transport and metabolism	PA2911	PA14_26420	IHMA87_02053	homolog_g2983
IHMA87_1	peak177	1	1877.44	20.61289	2696555	-200	2696355	2696775	+	IHMA87_02557	1		Function unknown	PA2570.1		IHMA87_02557	homolog_g2628
IHMA87_1	peak175	1	1869.98	20.522420000000004	2651122	-209	2650931	2651351	+	IHMA87_02516	1					IHMA87_02516	homolog_g6913
IHMA87_1	peak226	1	1808.69	20.093845	3709815	-185	3709610	3710030	-	IHMA87_03452	1		Signal transduction mechanisms	PA1753	PA14_41880	IHMA87_03452	homolog_g1802
IHMA87_1	peak43	1	1774.82	19.816875	690676	-235	690511	690931	+	IHMA87_00648	1					IHMA87_00648	homolog_g6522
IHMA87_1	peak326	1	1718.16	19.376875	5494484	-241	5494223	5494643	-	IHMA87_05159	1					IHMA87_05159	homolog_g7466
IHMA87_1	peak376	1	1696.14	19.20793	6290816	-239	6290557	6290977	-	IHMA87_05897	1					IHMA87_05897	homolog_g7564
IHMA87_1	peak79	2	1693.27	19.141375	1251740	-233	1251573	1251993	+	IHMA87_01162	1		Function unknown	PA3791	PA14_15050	IHMA87_01162	homolog_g3885	-249	1251471	1251891	-	IHMA87_01161	1	leuA	Amino acid transport and metabolism	PA3792	PA14_15030	IHMA87_01161	homolog_g3886
IHMA87_1	peak292	1	1656.39	18.6235	4885406	-235	4885151	4885571	-	IHMA87_04578	1					IHMA87_04578	homolog_g7357
IHMA87_1	peak372	2	1590.09	18.414665	6234141	-165	6233956	6234376	-	IHMA87_05841	2	rpmB	"Translation, ribosomal structure and biogenesis"	PA5316	PA14_70190	IHMA87_05841	homolog_g5460	-191	6233932	6234352	+	IHMA87_05842	1		Amino acid transport and metabolism	PA5317	PA14_70200	IHMA87_05842	homolog_g5462
IHMA87_1	peak364	1	1425.99	17.106479999999998	6105523	-51	6105452	6105872	-	IHMA87_05733	1		Amino acid transport and metabolism	PA5249	PA14_69310	IHMA87_05733	homolog_g5393
IHMA87_1	peak13	2	1419.11	17.01681	236986	-166	236800	237220	-	IHMA87_00208	1		Transcription	PA0218	PA14_02660	IHMA87_00208	homolog_g231	-185	236771	237191	+	IHMA87_00209	3		Energy production and conversion	PA0219	PA14_02680	IHMA87_00209	homolog_g232
IHMA87_1	peak11	1	1366.46	16.577685	193243	-261	193104	193524	+	IHMA87_00166	1		Cell wall/membrane/envelope biogenesis	PA0165	PA14_02060	IHMA87_00166	homolog_g177
IHMA87_1	peak154	1	1285.2	14.451555	2360190	-191	2359979	2360399	-	IHMA87_02216	3					IHMA87_02216	homolog_g6763
IHMA87_1	peak253	1	1221.39	15.376795	4111256	-210	4111066	4111486	+	IHMA87_03836	1		Amino acid transport and metabolism	PA2711	PA14_29090	IHMA87_03836	homolog_g2773
