## Supplementary Dataset 2 for "Determination of the Two-Component Systems regulatory network reveals core and accessory regulations across *Pseudomonas aeruginosa* lineages": CS44_NtrC-PA14_67680_PA14.tab

chrom	peakID	number_of_putative_targets	log(qvalue)	fold_enrichment	summit_position	dist_to_ATG_target1	prom_start_1	prom_end_1	strand_1	first_gene_ID_1	number_of_genes_in_operon_1	name_1	COG_1	PAO1_ID_1	PA14_ID_1	IHMA87_ID_1	homolog_group_1	putative_target_2
refseq|NC_008463.1|chromosome	peak485	2	122709.82	409.282455	6038535	-135	6038380	6038800	-	PA14_67580	1	thiI	Coenzyme transport and metabolism	PA5118	PA14_67580	IHMA87_05593	homolog_g5254	-202	6038337	6038757	+	PA14_67600	1	glnA	Amino acid transport and metabolism	PA5119	PA14_67600	IHMA87_05594	homolog_g5255
refseq|NC_008463.1|chromosome	peak152	2	116854.71	392.223785	1696847	-98	1696545	1696965	+	PA14_19660	1		Energy production and conversion	PA3435	PA14_19660	IHMA87_01507	homolog_g3525	-182	1696645	1697065	-	PA14_19650	1		Function unknown	PA3436	PA14_19650		homolog_g3526
refseq|NC_008463.1|chromosome	peak526	1	114609.42	387.01561	6408459	-170	6408229	6408649	+	PA14_71900	1		Function unknown	PA5446	PA14_71900	IHMA87_05980	homolog_g5596
refseq|NC_008463.1|chromosome	peak161	1	103751.22	355.335025	1877445	-190	1877235	1877655	+	PA14_21650	2		Function unknown	PA3276	PA14_21650	IHMA87_01663	homolog_g3362
refseq|NC_008463.1|chromosome	peak464	1	93070.09	324.76807	5758473	-148	5758221	5758641	+	PA14_64650	4	ureE	"Posttranslational modification, protein turnover, chaperones"	PA4891	PA14_64650	IHMA87_05380	homolog_g5025
refseq|NC_008463.1|chromosome	peak140	1	86691.94	306.19983	1595481	-173	1595288	1595708	-	PA14_18580	1	algD	Cell wall/membrane/envelope biogenesis	PA3540	PA14_18580	IHMA87_01425	homolog_g3632
refseq|NC_008463.1|chromosome	peak488	1	86543.59	306.91147	6044396	-155	6044151	6044571	+	PA14_67670	2	ntrB	Signal transduction mechanisms	PA5124	PA14_67670	IHMA87_05599	homolog_g5260
refseq|NC_008463.1|chromosome	peak130	1	83689.62	290.044155	1461961	-66	1461875	1462295	-	PA14_17040	1	glnD	"Posttranslational modification, protein turnover, chaperones"	PA3658	PA14_17040	IHMA87_01310	homolog_g3752
refseq|NC_008463.1|chromosome	peak480	1	80440.19	284.44847	5969500	-243	5969343	5969763	+	PA14_66840	1	phaC2	Lipid transport and metabolism	PA5058	PA14_66840	IHMA87_05540	homolog_g5194
refseq|NC_008463.1|chromosome	peak168	2	73048.59	265.42018499999995	1944370	-113	1944237	1944657	-	PA14_22320	1		Function unknown	PA3237	PA14_22320	IHMA87_01707	homolog_g3320	-181	1944151	1944571	+	PA14_22330	1		Amino acid transport and metabolism	PA3236	PA14_22330	IHMA87_01708	homolog_g3319
refseq|NC_008463.1|chromosome	peak377	1	62370.2	233.0573	4679800	-375	4679405	4679825	-	PA14_52790	6	aotJ	Amino acid transport and metabolism	PA0888	PA14_52790	IHMA87_04365	homolog_g924
refseq|NC_008463.1|chromosome	peak75	1	49145.11	173.030725	851646	-266	851360	851780	-	PA14_09900	1	piv	Function unknown	PA4175	PA14_09900	IHMA87_00753	homolog_g4271
refseq|NC_008463.1|chromosome	peak435	1	46209.83	182.167355	5411349	-127	5411202	5411622	-	PA14_60710	1	gdhA	Amino acid transport and metabolism	PA4588	PA14_60710	IHMA87_05048	homolog_g4704
refseq|NC_008463.1|chromosome	peak310	1	40263.59	162.278365	3762315	-113	3762182	3762602	-	PA14_42160	4		Function unknown	PA1730	PA14_42160	IHMA87_03473	homolog_g1779
refseq|NC_008463.1|chromosome	peak510	1	34682.02	144.33011	6228071	-323	6227994	6228414	+	PA14_69850	1		Cell wall/membrane/envelope biogenesis	PA5291	PA14_69850		homolog_g5435
refseq|NC_008463.1|chromosome	peak461	1	31887.49	130.82549	5726704	-278	5726582	5727002	+	PA14_64260	1				PA14_64260		homolog_g6395
refseq|NC_008463.1|chromosome	peak362	2	30602.19	131.016325	4413504	-216	4413268	4413688	-	PA14_49590	1		Transcription	PA1145	PA14_49590		homolog_g1189	-278	4413382	4413802	+	PA14_49610	1		Carbohydrate transport and metabolism	PA1144	PA14_49610	IHMA87_04069	homolog_g1188
refseq|NC_008463.1|chromosome	peak509	2	28998.18	125.870335	6226357	-118	6226075	6226495	+	PA14_69820	2		Function unknown	PA5289	PA14_69820	IHMA87_05770	homolog_g5433	-322	6226015	6226435	-	PA14_69810	2	glnK	Amino acid transport and metabolism	PA5288	PA14_69810	IHMA87_05769	homolog_g5432
refseq|NC_008463.1|chromosome	peak467	2	26835.54	117.409415	5784787	-307	5784460	5784880	-	PA14_64900	1		Amino acid transport and metabolism	PA4913	PA14_64900	IHMA87_05402	homolog_g5047	-313	5784700	5785120	+	PA14_64910	2		Transcription	PA4914	PA14_64910	IHMA87_05403	homolog_g5048
refseq|NC_008463.1|chromosome	peak44	1	25723.31	113.524915	551001	-333	550648	551068	-	PA14_06230	1		Coenzyme transport and metabolism	PA0476	PA14_06230	IHMA87_00458	homolog_g495
refseq|NC_008463.1|chromosome	peak470	1	15735.29	73.74069	5799993	-221	5799752	5800172	-	PA14_65060	2		Function unknown	PA4927	PA14_65060	IHMA87_05416	homolog_g5061
refseq|NC_008463.1|chromosome	peak91	2	13535.56	68.94715500000001	1171406	-148	1171154	1171574	+	PA14_13620	1	nhaP	Inorganic ion transport and metabolism	PA3887	PA14_13620	IHMA87_01055	homolog_g3983	-294	1171092	1171512	-	PA14_13610	4		Amino acid transport and metabolism	PA3888	PA14_13610	IHMA87_01054	homolog_g3984
refseq|NC_008463.1|chromosome	peak483	1	10505.65	56.632375	6017339	-328	6016991	6017411	-	PA14_67350	2	hutU	Amino acid transport and metabolism	PA5100	PA14_67350	IHMA87_05576	homolog_g5236
refseq|NC_008463.1|chromosome	peak479	1	9526.87	52.49831	5966401	-349	5966350	5966770	+	PA14_66820	1	phaC1	Lipid transport and metabolism	PA5056	PA14_66820	IHMA87_05538	homolog_g5192
refseq|NC_008463.1|chromosome	peak10	2	7261.24	42.5796	164676	-86	164570	164990	-	PA14_01790	2		Nucleotide transport and metabolism	PA0145	PA14_01790	IHMA87_00147	homolog_g157	-152	164428	164848	+	PA14_01800	1		General function prediction only	PA0146	PA14_01800	IHMA87_00148	homolog_g158
refseq|NC_008463.1|chromosome	peak216	1	6879.8	41.29000500000001	2448653	-79	2448332	2448752	+	PA14_28340	1		Inorganic ion transport and metabolism	PA2765	PA14_28340	IHMA87_02310	homolog_g2829
refseq|NC_008463.1|chromosome	peak11	1	6512.88	39.822195	187732	-248	187580	188000	+	PA14_02060	1		Cell wall/membrane/envelope biogenesis	PA0165	PA14_02060	IHMA87_00166	homolog_g177
refseq|NC_008463.1|chromosome	peak223	1	5904.33	36.512915	2517392	-208	2517164	2517584	-	PA14_29090	1		Amino acid transport and metabolism	PA2711	PA14_29090	IHMA87_03836	homolog_g2773
refseq|NC_008463.1|chromosome	peak25	2	5237.25	33.848765	348684	-104	348560	348980	-	PA14_03860	1	spuI	Amino acid transport and metabolism	PA0296	PA14_03860		homolog_g310	-175	348459	348879	+	PA14_03870	3	spuA	General function prediction only	PA0297	PA14_03870	IHMA87_00275	homolog_g312
refseq|NC_008463.1|chromosome	peak349	1	5235.18	32.843255	4265206	-229	4265035	4265455	+	PA14_47920	1		Amino acid transport and metabolism	PA1260	PA14_47920	IHMA87_03973	homolog_g1304
refseq|NC_008463.1|chromosome	peak41	3	4642.8	30.6924	511309	-80	511209	511629	-	PA14_05775	1		Function unknown	PA0442	PA14_05775		homolog_g460	-303	510986	511406	-	PA14_05770	3	dht	Nucleotide transport and metabolism	PA0441	PA14_05770	IHMA87_00422	homolog_g459	-313	511222	511642	+	PA14_05790	1		Coenzyme transport and metabolism	PA0443	PA14_05790	IHMA87_00423	homolog_g461
refseq|NC_008463.1|chromosome	peak304	1	4151.13	28.47004	3705766	-281	3705647	3706067	+	PA14_41530	4	nirB	Energy production and conversion	PA1781	PA14_41530	IHMA87_03424	homolog_g1830
refseq|NC_008463.1|chromosome	peak459	1	4141.57	28.64224	5676113	-86	5675799	5676219	+	PA14_63650	1		Function unknown	PA4815	PA14_63650	IHMA87_05299	homolog_g4949
refseq|NC_008463.1|chromosome	peak233	2	4022.55	28.96751	2666636	-98	2666518	2666938	-	PA14_30730	1		Function unknown	PA2581	PA14_30730	IHMA87_02543	homolog_g2639	-326	2666562	2666982	+	PA14_30740	1		General function prediction only	PA2580	PA14_30740	IHMA87_02547	homolog_g2638
refseq|NC_008463.1|chromosome	peak151	1	4007.47	27.798825	1653489	-67	1653156	1653576	+	PA14_19150	2		Amino acid transport and metabolism	PA3474	PA14_19150	IHMA87_01476	homolog_g3565
refseq|NC_008463.1|chromosome	peak404	1	3536.05	25.516395	5066985	-33	5066618	5067038	+	PA14_56880	2		Cell wall/membrane/envelope biogenesis	PA4374	PA14_56880	IHMA87_04689	homolog_g4481
refseq|NC_008463.1|chromosome	peak84	1	3487.12	23.808835	1015639	-362	1015257	1015677	-	PA14_11720	2		Function unknown	PA4029	PA14_11720	IHMA87_00899	homolog_g4125
refseq|NC_008463.1|chromosome	peak205	2	3392.81	23.91744	2278195	-118	2278057	2278477	-	PA14_26070	1		Energy production and conversion	PA2936	PA14_26070	IHMA87_02038	homolog_g3008	-272	2278067	2278487	+	PA14_26080	1				PA14_26080		homolog_g6001
refseq|NC_008463.1|chromosome	peak522	1	2603.94	20.599155000000003	6331202	-390	6331192	6331612	+	PA14_71070	1	gbdR	Transcription	PA5380	PA14_71070	IHMA87_05911	homolog_g5530
refseq|NC_008463.1|chromosome	peak501	1	2332.46	19.265415	6183298	-53	6183225	6183645	-	PA14_69310	1		Amino acid transport and metabolism	PA5249	PA14_69310	IHMA87_05733	homolog_g5393
refseq|NC_008463.1|chromosome	peak215	1	1952.6	16.918725000000002	2447855	-134	2447701	2448121	-	PA14_28310	2		Lipid transport and metabolism	PA2767	PA14_28310		homolog_g2831
refseq|NC_008463.1|chromosome	peak8	1	1851.06	15.241155	152244	-137	151981	152401	+	PA14_01670	3		General function prediction only	PA0136	PA14_01670	IHMA87_00138	homolog_g148
refseq|NC_008463.1|chromosome	peak419	2	1786.86	15.920925	5231439	13	5231432	5231852	-	PA14_58690	1		Function unknown	PA4523	PA14_58690	IHMA87_04845	homolog_g4633	-299	5231338	5231758	+	PA14_58700	1	nadC	Coenzyme transport and metabolism	PA4524	PA14_58700	IHMA87_04846	homolog_g4634
refseq|NC_008463.1|chromosome	peak280	1	1565.04	14.496714999999998	3366242	-364	3366206	3366626	+	PA14_37760	3		Function unknown	PA2068	PA14_37760	IHMA87_03058	homolog_g2123
refseq|NC_008463.1|chromosome	peak425	1	1276.54	11.922195	5275251	-73	5274924	5275344	+	PA14_59220	1	pyoS5	Function unknown	PA0985	PA14_59220		homolog_g1026
refseq|NC_008463.1|chromosome	peak17	1	1234.23	12.503515	276094	-75	275999	276419	-	PA14_03130	2		Coenzyme transport and metabolism	PA0254	PA14_03130	IHMA87_00240	homolog_g267
refseq|NC_008463.1|chromosome	peak22	1	1137.28	11.90071	312851	-352	312479	312899	-	PA14_03400	2				PA14_03400		homolog_g5866
refseq|NC_008463.1|chromosome	peak14	2	1083.99	11.733275	237168	-149	236999	237419	-	PA14_02660	1		Transcription	PA0218	PA14_02660	IHMA87_00208	homolog_g231	-202	236970	237390	+	PA14_02680	3		Energy production and conversion	PA0219	PA14_02680	IHMA87_00209	homolog_g232
refseq|NC_008463.1|chromosome	peak35	2	1067.08	10.485285	464320	-57	463977	464397	+	PA14_05320	9	pilG	Signal transduction mechanisms	PA0408	PA14_05320	IHMA87_00387	homolog_g424	-198	464102	464522	-	PA14_05310	1	gshB	"Translation, ribosomal structure and biogenesis"	PA0407	PA14_05310	IHMA87_00386	homolog_g423
refseq|NC_008463.1|chromosome	peak353	1	985.77	10.8957	4311928	-127	4311655	4312075	+	PA14_48510	2				PA14_48510		homolog_g6191
refseq|NC_008463.1|chromosome	peak486	2	982.4	10.73777	6043142	-48	6042790	6043210	+	PA14_67640	2		Function unknown	PA5122	PA14_67640	IHMA87_05597	homolog_g5258	-240	6042882	6043302	-	PA14_67630	1		Cell wall/membrane/envelope biogenesis	PA5121	PA14_67630	IHMA87_05596	homolog_g5257
refseq|NC_008463.1|chromosome	peak178	1	942.19	10.62203	2043779	-19	2043398	2043818	+	PA14_23480	1		"Replication, recombination and repair"	PA3140	PA14_23480		homolog_g3223
refseq|NC_008463.1|chromosome	peak40	1	914.74	10.386485	506983	-334	506629	507049	-	PA14_05700	2	codB	Nucleotide transport and metabolism	PA0438	PA14_05700	IHMA87_00419	homolog_g456
refseq|NC_008463.1|chromosome	peak303	1	838.27	9.520775	3702575	-323	3702498	3702918	+	PA14_41510	2	nasA	Inorganic ion transport and metabolism	PA1783	PA14_41510	IHMA87_03421	homolog_g1833
refseq|NC_008463.1|chromosome	peak226	1	812.36	9.72168	2565699	-39	2565640	2566060	-	PA14_29590	1	mvaU	Function unknown	PA2667	PA14_29590	IHMA87_02442	homolog_g2728
refseq|NC_008463.1|chromosome	peak181	1	751.84	9.13897	2050545	-185	2050340	2050760	-	PA14_23530	1		Defense mechanisms	PA3136	PA14_23530	IHMA87_01803	homolog_g3218
refseq|NC_008463.1|chromosome	peak331	1	731.24	9.1918	3973758	-164	3973574	3973994	-	PA14_44630	3				PA14_44630	IHMA87_03642	homolog_g6170
refseq|NC_008463.1|chromosome	peak64	1	695.09	8.888245	738396	-9	738005	738425	+	PA14_08620	3	birA	Coenzyme transport and metabolism	PA4280	PA14_08620	IHMA87_00650	homolog_g4382
refseq|NC_008463.1|chromosome	peak241	1	679.9	8.68574	2708197	-247	2707930	2708350	-	PA14_31130	2				PA14_31130		homolog_g6068
refseq|NC_008463.1|chromosome	peak164	1	450.18	6.8575800000000005	1897628	-260	1897488	1897908	+	PA14_21830	1				PA14_21830	IHMA87_01681	homolog_g5958
refseq|NC_008463.1|chromosome	peak61	1	429.39	6.459650000000001	718017	-361	717636	718056	-	PA14_08370	1	vfr	Signal transduction mechanisms	PA0652	PA14_08370	IHMA87_00628	homolog_g673
refseq|NC_008463.1|chromosome	peak502	2	422.09	6.7133400000000005	6188321	-7	6188294	6188714	-	PA14_69370	1	algP	Function unknown	PA5253	PA14_69370	IHMA87_05738	homolog_g5397	-119	6188040	6188460	+	PA14_69380	1		"Posttranslational modification, protein turnover, chaperones"	PA5254	PA14_69380	IHMA87_05739	homolog_g5398
refseq|NC_008463.1|chromosome	peak437	1	397.83	6.313485	5428172	-303	5427849	5428269	-	PA14_60850	3	mexC	Cell wall/membrane/envelope biogenesis	PA4599	PA14_60850	IHMA87_05059	homolog_g4715
refseq|NC_008463.1|chromosome	peak232	1	396.09	6.379664999999999	2647336	-211	2647147	2647567	+	PA14_30580	1		Transcription	PA2591	PA14_30580		homolog_g2651
refseq|NC_008463.1|chromosome	peak512	1	387.18	5.94346	6250498	-283	6250195	6250615	-	PA14_70070	1		Function unknown	PA5307	PA14_70070	IHMA87_05832	homolog_g5451
refseq|NC_008463.1|chromosome	peak306	1	370.87	6.214090000000001	3735802	-220	3735622	3736042	+	PA14_41820	1	pabB	Coenzyme transport and metabolism	PA1758	PA14_41820	IHMA87_03447	homolog_g1807
refseq|NC_008463.1|chromosome	peak517	1	367.91	6.155955	6271477	-293	6271164	6271584	-	PA14_70310	1	sphD	Amino acid transport and metabolism	PA5326	PA14_70310	IHMA87_05851	homolog_g5471
refseq|NC_008463.1|chromosome	peak186	1	363.59	6.0927050000000005	2103762	-376	2103738	2104158	+	PA14_24245	1		Function unknown	PA3085	PA14_24245	IHMA87_01863	homolog_g3160
refseq|NC_008463.1|chromosome	peak260	1	344.16	5.95202	3002697	-225	3002522	3002942	+	PA14_33800	1	fpvI	Transcription	PA2387	PA14_33800		homolog_g2443
