## Supplementary Dataset 2 for "Determination of the Two-Component Systems regulatory network reveals core and accessory regulations across *Pseudomonas aeruginosa* lineages": CS44_NtrC-PA5125_PAO1.tab

chrom	peakID	number_of_putative_targets	log(qvalue)	fold_enrichment	summit_position	dist_to_ATG_target1	prom_start_1	prom_end_1	strand_1	first_gene_ID_1	number_of_genes_in_operon_1	name_1	COG_1	PAO1_ID_1	PA14_ID_1	IHMA87_ID_1	homolog_group_1	putative_target_2
refseq|NC_002516.2|chromosome	peak619	1	63066.15	241.54764	5698112	-247	5697959	5698379	+	PA5058	1	phaC2	Lipid transport and metabolism	PA5058	PA14_66840	IHMA87_05540	homolog_g5194
refseq|NC_002516.2|chromosome	peak402	2	62707.5	242.892805	3844200	-95	3844085	3844505	-	PA3435	1		Energy production and conversion	PA3435	PA14_19660	IHMA87_01507	homolog_g3525	-185	3843985	3844405	+	PA3436	1		Function unknown	PA3436	PA14_19650		homolog_g3526
refseq|NC_002516.2|chromosome	peak433	1	59764.07	233.571145	4096047	-77	4095724	4096144	+	PA3658	1	glnD	"Posttranslational modification, protein turnover, chaperones"	PA3658	PA14_17040	IHMA87_01310	homolog_g3752
refseq|NC_002516.2|chromosome	peak669	1	57336.71	178.73111999999998	6135545	-164	6135309	6135729	+	PA5446	1		Function unknown	PA5446	PA14_71900	IHMA87_05980	homolog_g5596
refseq|NC_002516.2|chromosome	peak626	2	52696.26	210.80356	5766282	-135	5766127	5766547	-	PA5118	1	thiI	Coenzyme transport and metabolism	PA5118	PA14_67580	IHMA87_05593	homolog_g5254	-202	5766084	5766504	+	PA5119	1	glnA	Amino acid transport and metabolism	PA5119	PA14_67600	IHMA87_05594	homolog_g5255
refseq|NC_002516.2|chromosome	peak390	1	52115.82	208.79801000000003	3669776	-188	3669568	3669988	-	PA3276	2		Function unknown	PA3276	PA14_21650	IHMA87_01663	homolog_g3362
refseq|NC_002516.2|chromosome	peak592	1	49745.55	201.024265	5487067	-148	5486815	5487235	+	PA4891	4	ureE	"Posttranslational modification, protein turnover, chaperones"	PA4891	PA14_64650	IHMA87_05380	homolog_g5025
refseq|NC_002516.2|chromosome	peak384	2	47489.25	193.497475	3624721	-116	3624437	3624857	+	PA3237	1		Function unknown	PA3237	PA14_22320	IHMA87_01707	homolog_g3320	-178	3624523	3624943	-	PA3236	1		Amino acid transport and metabolism	PA3236	PA14_22330	IHMA87_01708	homolog_g3319
refseq|NC_002516.2|chromosome	peak419	1	36924.14	134.41384	3962649	-176	3962425	3962845	+	PA3540	1	algD	Cell wall/membrane/envelope biogenesis	PA3540	PA14_18580	IHMA87_01425	homolog_g3632
refseq|NC_002516.2|chromosome	peak630	1	34795.32	150.746635	5772162	-136	5771898	5772318	+	PA5124	2	ntrB	Signal transduction mechanisms	PA5124	PA14_67670	IHMA87_05599	homolog_g5260
refseq|NC_002516.2|chromosome	peak195	1	33712.43	146.62959999999998	1872487	-115	1872202	1872622	+	PA1730	4		Function unknown	PA1730	PA14_42160	IHMA87_03473	homolog_g1779
refseq|NC_002516.2|chromosome	peak101	2	31352.56	138.55362000000002	971789	-69	971458	971878	+	PA0887.1	1		Function unknown	PA0887.1	P7	P7	homolog_g923	-377	971766	972186	+	PA0888	6	aotJ	Amino acid transport and metabolism	PA0888	PA14_52790	IHMA87_04365	homolog_g924
refseq|NC_002516.2|chromosome	peak653	1	30774.34	136.345125	5954858	-322	5954780	5955200	+	PA5291	1		Cell wall/membrane/envelope biogenesis	PA5291	PA14_69850		homolog_g5435
refseq|NC_002516.2|chromosome	peak468	2	24641.45	114.40489	4354259	-157	4354082	4354502	-	PA3887	1	nhaP	Inorganic ion transport and metabolism	PA3887	PA14_13620	IHMA87_01055	homolog_g3983	-285	4354144	4354564	+	PA3888	4		Amino acid transport and metabolism	PA3888	PA14_13610	IHMA87_01054	homolog_g3984
refseq|NC_002516.2|chromosome	peak543	1	21698.8	103.49978	5138889	-135	5138734	5139154	-	PA4588	1	gdhA	Amino acid transport and metabolism	PA4588	PA14_60710	IHMA87_05048	homolog_g4704
refseq|NC_002516.2|chromosome	peak600	1	21698.43	103.43779	5528597	-200	5528377	5528797	-	PA4927	2		Function unknown	PA4927	PA14_65060	IHMA87_05416	homolog_g5061
refseq|NC_002516.2|chromosome	peak62	1	19695.85	95.84577	538199	-330	537849	538269	-	PA0476	1		Coenzyme transport and metabolism	PA0476	PA14_06230	IHMA87_00458	homolog_g495
refseq|NC_002516.2|chromosome	peak652	2	18776.07	92.474915	5953145	-116	5952861	5953281	+	PA5289	2		Function unknown	PA5289	PA14_69820	IHMA87_05770	homolog_g5433	-324	5952801	5953221	-	PA5288	2	glnK	Amino acid transport and metabolism	PA5288	PA14_69810	IHMA87_05769	homolog_g5432
refseq|NC_002516.2|chromosome	peak203	1	15261.82	78.537335	1928888	-262	1928606	1929026	-	PA1781	4	nirB	Energy production and conversion	PA1781	PA14_41530	IHMA87_03424	homolog_g1830
refseq|NC_002516.2|chromosome	peak317	1	12732.47	68.2772	3064576	-209	3064385	3064805	+	PA2711	1		Amino acid transport and metabolism	PA2711	PA14_29090	IHMA87_03836	homolog_g2773
refseq|NC_002516.2|chromosome	peak596	2	11382.32	57.563480000000006	5513413	-301	5513092	5513512	-	PA4913	1		Amino acid transport and metabolism	PA4913	PA14_64900	IHMA87_05402	homolog_g5047	-319	5513332	5513752	+	PA4914	2		Transcription	PA4914	PA14_64910	IHMA87_05403	homolog_g5048
refseq|NC_002516.2|chromosome	peak497	1	10306.79	49.924215	4671054	-265	4670919	4671339	+	PA4175	1	piv	Function unknown	PA4175	PA14_09900	IHMA87_00753	homolog_g4271
refseq|NC_002516.2|chromosome	peak19	2	9732.72	55.611255	165825	-88	165717	166137	-	PA0145	2		Nucleotide transport and metabolism	PA0145	PA14_01790	IHMA87_00147	homolog_g157	-151	165576	165996	+	PA0146	1		General function prediction only	PA0146	PA14_01800	IHMA87_00148	homolog_g158
refseq|NC_002516.2|chromosome	peak18	1	9643.62	55.320555	154286	-131	154017	154437	+	PA0136	3		General function prediction only	PA0136	PA14_01670	IHMA87_00138	homolog_g148
refseq|NC_002516.2|chromosome	peak617	1	9095.2	52.889555	5695007	-359	5694966	5695386	+	PA5056	1	phaC1	Lipid transport and metabolism	PA5056	PA14_66820	IHMA87_05538	homolog_g5192
refseq|NC_002516.2|chromosome	peak324	1	7776.35	47.01758	3125318	-77	3125221	3125641	-	PA2765	1		Inorganic ion transport and metabolism	PA2765	PA14_28340	IHMA87_02310	homolog_g2829
refseq|NC_002516.2|chromosome	peak623	1	7188.69	44.380095	5745087	-334	5744733	5745153	-	PA5100	2	hutU	Amino acid transport and metabolism	PA5100	PA14_67350	IHMA87_05576	homolog_g5236
refseq|NC_002516.2|chromosome	peak523	2	7030.04	43.626155	4888699	-142	4888537	4888957	-	PA4360	1		Function unknown	PA4360	PA14_56700		homolog_g4467	-149	4888448	4888868	+	PA4360a	1
refseq|NC_002516.2|chromosome	peak140	1	6082.15	39.143785	1369392	-232	1369140	1369560	-	PA1260	1		Amino acid transport and metabolism	PA1260	PA14_47920	IHMA87_03973	homolog_g1304
refseq|NC_002516.2|chromosome	peak329	1	5851.16	37.848195	3202509	-254	3202235	3202655	-	PA2847	1		General function prediction only	PA2847	PA14_27270	IHMA87_02120	homolog_g2917
refseq|NC_002516.2|chromosome	peak524	1	5200.96	34.94663	4903430	-36	4903066	4903486	+	PA4374	2		Cell wall/membrane/envelope biogenesis	PA4374	PA14_56880	IHMA87_04689	homolog_g4481
refseq|NC_002516.2|chromosome	peak483	1	4488.93	31.374665	4510619	-352	4510571	4510991	+	PA4029	2		Function unknown	PA4029	PA14_11720	IHMA87_00899	homolog_g4125
refseq|NC_002516.2|chromosome	peak21	1	3904.24	28.43981	190015	-183	189798	190218	+	PA0166	1		Nucleotide transport and metabolism	PA0166	PA14_02070	IHMA87_00167	homolog_g178
refseq|NC_002516.2|chromosome	peak406	1	3315.62	25.29813	3888133	-49	3888064	3888484	-	PA3474	2		Amino acid transport and metabolism	PA3474	PA14_19150	IHMA87_01476	homolog_g3565
refseq|NC_002516.2|chromosome	peak37	2	3308.7	23.81205	334555	-100	334435	334855	-	PA0296	1	spuI	Amino acid transport and metabolism	PA0296	PA14_03860		homolog_g310	-179	334334	334754	+	PA0297	3	spuA	General function prediction only	PA0297	PA14_03870	IHMA87_00275	homolog_g312
refseq|NC_002516.2|chromosome	peak20	1	3082.12	24.068595	188856	-264	188720	189140	+	PA0165	1		Cell wall/membrane/envelope biogenesis	PA0165	PA14_02060	IHMA87_00166	homolog_g177
refseq|NC_002516.2|chromosome	peak639	1	3026.87	23.694445	5848720	-353	5848347	5848767	-	PA5195	1		"Translation, ribosomal structure and biogenesis"	PA5195	PA14_68630	IHMA87_05678	homolog_g5337
refseq|NC_002516.2|chromosome	peak584	1	2923.52	23.160035	5405483	-76	5405159	5405579	+	PA4815	1		Function unknown	PA4815	PA14_63650	IHMA87_05299	homolog_g4949
refseq|NC_002516.2|chromosome	peak56	3	2835.16	22.76167	496556	-78	496458	496878	-	PA0442	1		Function unknown	PA0442	PA14_05775		homolog_g460	-315	496471	496891	+	PA0443	1		Coenzyme transport and metabolism	PA0443	PA14_05790	IHMA87_00423	homolog_g461	-301	496235	496655	-	PA0441	3	dht	Nucleotide transport and metabolism	PA0441	PA14_05770	IHMA87_00422	homolog_g459
refseq|NC_002516.2|chromosome	peak339	2	2794.47	21.53931	3291164	9	3291153	3291573	-	PA2935	1		Function unknown	PA2935			homolog_g3007	-119	3290883	3291303	+	PA2936	1		Energy production and conversion	PA2936	PA14_26070	IHMA87_02038	homolog_g3008
refseq|NC_002516.2|chromosome	peak29	1	2673.77	21.569225	284432	-327	284085	284505	-	PA0252	1		Function unknown	PA0252	PA14_03110		homolog_g265
refseq|NC_002516.2|chromosome	peak537	2	2618.91	21.43493	5067727	19	5067726	5068146	-	PA4523	1		Function unknown	PA4523	PA14_58690	IHMA87_04845	homolog_g4633	-305	5067632	5068052	+	PA4524	1	nadC	Coenzyme transport and metabolism	PA4524	PA14_58700	IHMA87_04846	homolog_g4634
refseq|NC_002516.2|chromosome	peak646	1	2308.9	19.6967	5911083	-51	5911012	5911432	-	PA5249	1		Amino acid transport and metabolism	PA5249	PA14_69310	IHMA87_05733	homolog_g5393
refseq|NC_002516.2|chromosome	peak30	1	2185.25	18.94996	286287	-83	286184	286604	-	PA0254	2		Coenzyme transport and metabolism	PA0254	PA14_03130	IHMA87_00240	homolog_g267
refseq|NC_002516.2|chromosome	peak119	1	2096.5	18.44159	1117518	-14	1117132	1117552	+	PA1030.1	1		Function unknown	PA1030.1	P8	IHMA87_04182	homolog_g1073
refseq|NC_002516.2|chromosome	peak125	2	1978.16	17.745005	1236413	-231	1236244	1236664	+	PA1145	1		Transcription	PA1145	PA14_49590		homolog_g1189	-263	1236130	1236550	-	PA1144	1		Carbohydrate transport and metabolism	PA1144	PA14_49610	IHMA87_04069	homolog_g1188
refseq|NC_002516.2|chromosome	peak628	2	1971.49	17.667035	5770867	-70	5770537	5770957	+	PA5122	2		Function unknown	PA5122	PA14_67640	IHMA87_05597	homolog_g5258	-218	5770629	5771049	-	PA5121	1		Cell wall/membrane/envelope biogenesis	PA5121	PA14_67630	IHMA87_05596	homolog_g5257
refseq|NC_002516.2|chromosome	peak55	1	1764.42	16.380164999999998	492196	-298	491878	492298	-	PA0438	2	codB	Nucleotide transport and metabolism	PA0438	PA14_05700	IHMA87_00419	homolog_g456
refseq|NC_002516.2|chromosome	peak240	1	1747.14	16.31362	2267933	-339	2267574	2267994	-	PA2068	3		Function unknown	PA2068	PA14_37760	IHMA87_03058	homolog_g2123
refseq|NC_002516.2|chromosome	peak204	1	1734.74	16.243155	1932100	-325	1931755	1932175	-	PA1783	1	nasA	Inorganic ion transport and metabolism	PA1783	PA14_41510	IHMA87_03421	homolog_g1833
refseq|NC_002516.2|chromosome	peak251	1	1570.96	12.880945	2424674	-274	2424380	2424800	-	PA2205	1		Function unknown	PA2205	PA14_36190	IHMA87_02924	homolog_g2261
refseq|NC_002516.2|chromosome	peak464	2	1552.35	12.27426	4330002	-11	4329971	4330391	-	PA3866	1		Function unknown	PA3866	PA14_13940		homolog_g3962	-319	4329921	4330341	+	PA3867	1		"Replication, recombination and repair"	PA3867		IHMA87_02909	homolog_g3963
refseq|NC_002516.2|chromosome	peak49	2	1440.49	11.872295	449593	-46	449239	449659	+	PA0408	9	pilG	Signal transduction mechanisms	PA0408	PA14_05320	IHMA87_00387	homolog_g424	-209	449364	449784	-	PA0407	1	gshB	"Translation, ribosomal structure and biogenesis"	PA0407	PA14_05310	IHMA87_00386	homolog_g423
refseq|NC_002516.2|chromosome	peak170	1	1408.17	14.077065	1669828	-161	1669589	1670009	+	PA1532	3	dnaX	"Replication, recombination and repair"	PA1532			homolog_g1579
refseq|NC_002516.2|chromosome	peak252	1	1378.58	13.943235	2425793	-364	2425409	2425829	-	PA2206	1		Transcription	PA2206	PA14_36180	IHMA87_02923	homolog_g2262
