## Supplementary Dataset 2 for "Determination of the Two-Component Systems regulatory network reveals core and accessory regulations across *Pseudomonas aeruginosa* lineages": CS45_DctD-IHMA87_05647_IHMA.tab

chrom	peakID	number_of_putative_targets	log(qvalue)	fold_enrichment	summit_position	dist_to_ATG_target1	prom_start_1	prom_end_1	strand_1	first_gene_ID_1	number_of_genes_in_operon_1	name_1	COG_1	PAO1_ID_1	PA14_ID_1	IHMA87_ID_1	homolog_group_1	putative_target_2
IHMA87_1	peak1	1	219182.63	5999.023005	6013030	-236	6012866	6013286	+	IHMA87_05648	3		Carbohydrate transport and metabolism	PA5167	PA14_68260	IHMA87_05648	homolog_g5306
IHMA87_1	peak0	2	25109.01	887.921085	4316229	-94	4315923	4316343	+	IHMA87_04035	1		Transcription	PA1182	PA14_49150	IHMA87_04035	homolog_g1226	-242	4315967	4316387	-	IHMA87_04034	1	dctA	Energy production and conversion	PA1183	PA14_49130	IHMA87_04034	homolog_g1227
