## Supplementary Dataset 2 for "Determination of the Two-Component Systems regulatory network reveals core and accessory regulations across *Pseudomonas aeruginosa* lineages": CS45_DctD-PA14_68250_PA14.tab

chrom	peakID	number_of_putative_targets	log(qvalue)	fold_enrichment	summit_position	dist_to_ATG_target1	prom_start_1	prom_end_1	strand_1	first_gene_ID_1	number_of_genes_in_operon_1	name_1	COG_1	PAO1_ID_1	PA14_ID_1	IHMA87_ID_1	homolog_group_1	putative_target_2
refseq|NC_008463.1|chromosome	peak6	1	738100.19	7852.045899999999	6089126	-236	6088962	6089382	+	PA14_68260	3		Carbohydrate transport and metabolism	PA5167	PA14_68260	IHMA87_05648	homolog_g5306
refseq|NC_008463.1|chromosome	peak3	2	383117.0	4385.160885	4364752	-84	4364436	4364856	+	PA14_49150	1		Transcription	PA1182	PA14_49150	IHMA87_04035	homolog_g1226	-252	4364480	4364900	-	PA14_49130	1	dctA	Energy production and conversion	PA1183	PA14_49130	IHMA87_04034	homolog_g1227
refseq|NC_008463.1|chromosome	peak5	1	348.72	16.12684	5725806	-292	5725698	5726118	+	PA14_64240	1		"Intracellular trafficking, secretion, and vesicular transport"	PA4857	PA14_64240	IHMA87_05345	homolog_g4991
