## Supplementary Dataset 2 for "Determination of the Two-Component Systems regulatory network reveals core and accessory regulations across *Pseudomonas aeruginosa* lineages": CS45_DctD-PA5166_PAO1.tab

chrom	peakID	number_of_putative_targets	log(qvalue)	fold_enrichment	summit_position	dist_to_ATG_target1	prom_start_1	prom_end_1	strand_1	first_gene_ID_1	number_of_genes_in_operon_1	name_1	COG_1	PAO1_ID_1	PA14_ID_1	IHMA87_ID_1	homolog_group_1	putative_target_2
refseq|NC_002516.2|chromosome	peak18	1	477535.05	5806.601559999999	5816948	-243	5816791	5817211	+	PA5167	3		Carbohydrate transport and metabolism	PA5167	PA14_68260	IHMA87_05648	homolog_g5306
refseq|NC_002516.2|chromosome	peak6	2	264875.61	3458.470825	1284249	-72	1284157	1284577	-	PA1182	1		Transcription	PA1182	PA14_49150	IHMA87_04035	homolog_g1226	-264	1284113	1284533	+	PA1183	1	dctA	Energy production and conversion	PA1183	PA14_49130	IHMA87_04034	homolog_g1227
refseq|NC_002516.2|chromosome	peak12	1	3915.21	93.851175	3843513	-223	3843270	3843690	-	PA3434	1		"Replication, recombination and repair"	PA3434			homolog_g3524
refseq|NC_002516.2|chromosome	peak1	1	646.41	24.81311	326890	-394	326884	327304	+	PA0291	1	oprE	Function unknown	PA0291	PA14_03800	IHMA87_00268	homolog_g305
