## Supplementary Dataset 2 for "Determination of the Two-Component Systems regulatory network reveals core and accessory regulations across *Pseudomonas aeruginosa* lineages": CS46_AmgR-IHMA87_05683_IHMA.tab

chrom	peakID	number_of_putative_targets	log(qvalue)	fold_enrichment	summit_position	dist_to_ATG_target1	prom_start_1	prom_end_1	strand_1	first_gene_ID_1	number_of_genes_in_operon_1	name_1	COG_1	PAO1_ID_1	PA14_ID_1	IHMA87_ID_1	homolog_group_1	putative_target_2
IHMA87_1	peak55	1	1749.18	18.71667	1793037	-226	1792863	1793283	+	IHMA87_01660	1	oprP	Inorganic ion transport and metabolism	PA3279	PA14_21620	IHMA87_01660	homolog_g3365
IHMA87_1	peak184	1	1696.44	18.270805000000003	6383395	-152	6383147	6383567	+	IHMA87_05980	1		Function unknown	PA5446	PA14_71900	IHMA87_05980	homolog_g5596
IHMA87_1	peak38	2	1288.66	15.250315	1124083	-42	1124021	1124441	-	IHMA87_01046	1		Transcription	PA3895	PA14_13510	IHMA87_01046	homolog_g3991	-205	1123888	1124308	+	IHMA87_01047	3		Cell wall/membrane/envelope biogenesis	PA3894	PA14_13520	IHMA87_01047	homolog_g3990
IHMA87_1	peak49	1	1236.8	14.790675	1579135	-249	1578984	1579404	+	IHMA87_01452	2		Function unknown	PA3519	PA14_18810	IHMA87_01452	homolog_g3610
IHMA87_1	peak72	1	1179.28	14.333975	2499533	-318	2499195	2499615	-	IHMA87_02380	1					IHMA87_02380	homolog_g6850
IHMA87_1	peak162	1	1146.34	14.093645	5470075	-74	5469749	5470169	+	IHMA87_05141	1		Coenzyme transport and metabolism	PA4675	PA14_61850	IHMA87_05141	homolog_g4794
IHMA87_1	peak165	1	1143.24	14.1195	5707432	-118	5707150	5707570	+	IHMA87_05380	4	ureE	"Posttranslational modification, protein turnover, chaperones"	PA4891	PA14_64650	IHMA87_05380	homolog_g5025
IHMA87_1	peak151	2	1039.35	12.624505	5164731	-70	5164641	5165061	-	IHMA87_04836	1					IHMA87_04836	homolog_g7384	-101	5164432	5164852	+	IHMA87_04837	2		Function unknown	PA4515	PA14_58580	IHMA87_04837	homolog_g4625
IHMA87_1	peak79	1	1000.27	12.785675	2769186	-63	2769103	2769523	-	IHMA87_02628	2	czcR	Signal transduction mechanisms	PA2523	PA14_31960	IHMA87_02628	homolog_g2578
IHMA87_1	peak74	1	954.88	12.478275	2559333	-199	2559114	2559534	-	IHMA87_02434	1					IHMA87_02434	homolog_g6903
IHMA87_1	peak8	1	949.65	12.446715	148010	-269	147721	148141	-	IHMA87_00126	1		Transcription	PA0123	PA14_01500	IHMA87_00126	homolog_g135
IHMA87_1	peak170	1	817.02	11.32478	6001239	-45	6000884	6001304	+	IHMA87_05637	4		Transcription	PA5157	PA14_68110	IHMA87_05637	homolog_g5295
IHMA87_1	peak65	1	798.32	11.1529	2075864	-90	2075754	2076174	-	IHMA87_01926	2					IHMA87_01926	homolog_g6675
IHMA87_1	peak64	1	785.3	11.04129	2068774	-195	2068559	2068979	-	IHMA87_01921	2					IHMA87_01921	homolog_g6672
IHMA87_1	peak92	2	767.12	10.89277	3136393	-143	3136230	3136650	-	IHMA87_02910	1					IHMA87_02910	homolog_g7021	-147	3136140	3136560	+	IHMA87_02911	1					IHMA87_02911	homolog_g7022
IHMA87_1	peak24	1	726.91	10.557935	767413	-215	767178	767598	-	IHMA87_00725	1					IHMA87_00725	homolog_g6530
IHMA87_1	peak122	1	718.44	10.417815	4262898	-42	4262836	4263256	-	IHMA87_03984	1	aprA	"Secondary metabolites biosynthesis, transport and catabolism"	PA1249	PA14_48060	IHMA87_03984	homolog_g1293
IHMA87_1	peak171	1	645.43	9.83334	6071906	-72	6071814	6072234	-	IHMA87_05700	2		Inorganic ion transport and metabolism	PA5217	PA14_68900	IHMA87_05700	homolog_g5360
IHMA87_1	peak139	2	623.71	9.562245	4581377	-54	4581303	4581723	-	IHMA87_04294	1					IHMA87_04294	homolog_g7313	-60	4581037	4581457	+	IHMA87_04295	3					IHMA87_04295	homolog_g7314
IHMA87_1	peak145	1	596.16	9.29289	4667552	-93	4667245	4667665	+	IHMA87_04381	2	exlB				IHMA87_04381	homolog_g7336
IHMA87_1	peak53	2	591.51	9.316375	1783845	-100	1783545	1783965	+	IHMA87_01647	1		Nucleotide transport and metabolism	PA3295	PA14_21440	IHMA87_01647	homolog_g3381	-104	1783721	1784141	-	IHMA87_01646	1	phoA	Inorganic ion transport and metabolism	PA3296	PA14_21410	IHMA87_01646	homolog_g3382
IHMA87_1	peak100	1	585.18	9.24077	3475348	-186	3475142	3475562	-	IHMA87_03219	1	phzA2	General function prediction only	PA1899	PA14_39970	IHMA87_03219	homolog_g1954
IHMA87_1	peak41	2	561.87	8.53444	1189433	-65	1189098	1189518	+	IHMA87_01107	1					IHMA87_01107	homolog_g6589	-81	1189332	1189752	-	IHMA87_01106	1					IHMA87_01106	homolog_g6588
IHMA87_1	peak183	2	530.3	8.768795	6243750	-96	6243634	6244054	-	IHMA87_05849	1	sphR	Transcription	PA5324	PA14_70290	IHMA87_05849	homolog_g5469	-130	6243480	6243900	+	IHMA87_05850	1	sphA	Energy production and conversion	PA5325	PA14_70300	IHMA87_05850	homolog_g5470
IHMA87_1	peak26	2	487.1	8.295594999999999	798329	-40	797969	798389	+	IHMA87_00749	1					IHMA87_00749	homolog_g6534	-196	798113	798533	-	IHMA87_00748	1		Function unknown	PA4179	PA14_09850	IHMA87_00748	homolog_g4275
IHMA87_1	peak178	1	480.63	8.197289999999999	6198094	-298	6197776	6198196	-	IHMA87_05811	1					IHMA87_05811	homolog_g7554
IHMA87_2	peak196	1	478.24	8.20688	141966	-147	141713	142133	+	IHMA87_06274	1					IHMA87_06274	homolog_g7750
IHMA87_1	peak158	2	439.3	7.740805	5274156	-87	5274049	5274469	-	IHMA87_04959	1					IHMA87_04959	homolog_g7443	-390	5274146	5274566	+	IHMA87_04960	1					IHMA87_04960	homolog_g7444
IHMA87_1	peak76	1	439.07	7.803765	2614322	-358	2613944	2614364	-	IHMA87_02479	13	nuoA	Energy production and conversion	PA2637	PA14_30020	IHMA87_02479	homolog_g2698
IHMA87_1	peak68	1	433.54	7.737055	2279659	-113	2279526	2279946	-	IHMA87_02132	4		General function prediction only	PA2835	PA14_27430	IHMA87_02132	homolog_g2905
IHMA87_1	peak186	1	387.26	7.059465	6424996	-90	6424886	6425306	-	IHMA87_06019	1	citA	Carbohydrate transport and metabolism	PA5476	PA14_72280	IHMA87_06019	homolog_g5627
IHMA87_1	peak29	2	363.89	7.02201	895492	-222	895314	895734	+	IHMA87_00838	6					IHMA87_00838	homolog_g6544	-237	895235	895655	-	IHMA87_00837	3		Function unknown	PA4087	PA14_11050	IHMA87_00837	homolog_g4183
IHMA87_1	peak32	2	363.23	6.979519999999999	960501	-88	960189	960609	+	IHMA87_00900	1				PA14_11730	IHMA87_00900	homolog_g5895	-106	960375	960795	-	IHMA87_00899	2		Function unknown	PA4029	PA14_11720	IHMA87_00899	homolog_g4125
IHMA87_1	peak86	1	360.62	6.972195000000001	3022857	-191	3022648	3023068	+	IHMA87_02807	1		Cell wall/membrane/envelope biogenesis	PA2291	PA14_34960	IHMA87_02807	homolog_g2347
IHMA87_1	peak173	1	354.65	6.936645	6100119	-188	6099907	6100327	+	IHMA87_05728	1		Function unknown	PA5244	PA14_69250	IHMA87_05728	homolog_g5388
IHMA87_1	peak57	1	351.1	6.7994900000000005	1812152	-19	1812113	1812533	-	IHMA87_01674	2					IHMA87_01674	homolog_g6636
IHMA87_2	peak193	2	340.67	6.73138	91947	-54	91601	92021	+	IHMA87_06211	2					IHMA87_06211	homolog_g7687	-77	91850	92270	-	IHMA87_06210	1					IHMA87_06210	homolog_g7686
IHMA87_1	peak174	1	336.26	6.730535	6104805	-12	6104773	6105193	-	IHMA87_05732	1		Inorganic ion transport and metabolism	PA5248	PA14_69300	IHMA87_05732	homolog_g5392
IHMA87_1	peak172	1	333.71	6.686935	6087276	-71	6086947	6087367	+	IHMA87_05718	1	glpT	Carbohydrate transport and metabolism	PA5235	PA14_69130	IHMA87_05718	homolog_g5379
IHMA87_1	peak83	1	327.08	6.57574	2887981	-71	2887890	2888310	-	IHMA87_02722	1	pvdS	Transcription	PA2426	PA14_33260	IHMA87_02722	homolog_g2481
IHMA87_1	peak82	1	322.37	6.539285	2872108	-88	2871796	2872216	+	IHMA87_02708	3		"Posttranslational modification, protein turnover, chaperones"	PA2439	PA14_33070	IHMA87_02708	homolog_g2494
IHMA87_1	peak159	1	312.54	6.415435	5285381	-174	5285155	5285575	+	IHMA87_04972	1				PA14_59850	IHMA87_04972	homolog_g6350
IHMA87_1	peak97	1	311.62	6.397865	3406623	-109	3406332	3406752	+	IHMA87_03161	1				PA14_35820	IHMA87_03161	homolog_g6115
IHMA87_1	peak130	2	298.27	6.2629150000000005	4373643	-75	4373318	4373738	+	IHMA87_04089	1		Cell wall/membrane/envelope biogenesis	PA1115	PA14_49940	IHMA87_04089	homolog_g1159	-177	4373446	4373866	-	IHMA87_04088	1		Function unknown	PA1116	PA14_49930	IHMA87_04088	homolog_g1160
IHMA87_1	peak102	1	292.15	6.22959	3507470	-234	3507304	3507724	+	IHMA87_03244	1					IHMA87_03244	homolog_g7086
IHMA87_1	peak69	1	246.83	5.1972000000000005	2413512	-38	2413454	2413874	-	IHMA87_02278	1					IHMA87_02278	homolog_g6801
IHMA87_1	peak132	2	246.51	5.62744	4460388	-87	4460075	4460495	+	IHMA87_04176	2		Function unknown	PA1035	PA14_50940	IHMA87_04176	homolog_g1078	-220	4460148	4460568	-	IHMA87_04175	1		Function unknown	PA1036	PA14_50930	IHMA87_04175	homolog_g1079
IHMA87_1	peak47	1	244.63	5.63235	1551230	-327	1550883	1551303	-	IHMA87_01430	1					IHMA87_01430	homolog_g6619
IHMA87_1	peak95	2	241.27	5.617694999999999	3335538	-47	3335471	3335891	-	IHMA87_03097	1		Transcription	PA2020	PA14_38380	IHMA87_03097	homolog_g2075	-119	3335257	3335677	+	IHMA87_03098	3		Cell wall/membrane/envelope biogenesis	PA2019	PA14_38395	IHMA87_03098	homolog_g2074
IHMA87_1	peak35	2	239.33	5.554965	1044179	-56	1044103	1044523	-	IHMA87_00980	3					IHMA87_00980	homolog_g6570	-287	1044066	1044486	+	IHMA87_00981	2					IHMA87_00981	homolog_g6571
IHMA87_1	peak56	1	229.12	5.440910000000001	1807585	-64	1807249	1807669	+	IHMA87_01671	1		Inorganic ion transport and metabolism	PA3268	PA14_21730	IHMA87_01671	homolog_g3354
IHMA87_1	peak10	1	220.8	5.354205	193189	-315	193104	193524	+	IHMA87_00166	1		Cell wall/membrane/envelope biogenesis	PA0165	PA14_02060	IHMA87_00166	homolog_g177
IHMA87_1	peak52	1	205.49	5.140525	1750985	-152	1750737	1751157	+	IHMA87_01619	1	plcN	Cell wall/membrane/envelope biogenesis	PA3319	PA14_21110	IHMA87_01619	homolog_g3407
IHMA87_1	peak71	2	203.62	5.155665000000001	2442885	-90	2442575	2442995	+	IHMA87_02314	1		Function unknown	PA2763	PA14_28370	IHMA87_02314	homolog_g2827	-182	2442683	2443103	-	IHMA87_02313	1					IHMA87_02313	homolog_g6816
IHMA87_1	peak110	1	199.27	5.09029	3714032	-60	3713692	3714112	+	IHMA87_03458	1		Function unknown	PA1747	PA14_41960	IHMA87_03458	homolog_g1796
IHMA87_1	peak93	1	192.06	4.9602	3155236	-71	3154907	3155327	+	IHMA87_02928	2					IHMA87_02928	homolog_g7023
IHMA87_1	peak150	1	182.62	4.859265000000001	5073746	-112	5073614	5074034	-	IHMA87_04752	3		Energy production and conversion	PA4431	PA14_57570	IHMA87_04752	homolog_g4540
IHMA87_1	peak0	1	170.32	4.690285	52500	-364	52464	52884	+	IHMA87_00044	1					IHMA87_00044	homolog_g6468
IHMA87_1	peak166	2	166.78	4.65494	5735668	-27	5735621	5736041	-	IHMA87_05406	3		Coenzyme transport and metabolism	PA4917	PA14_64940	IHMA87_05406	homolog_g5051	-83	5735351	5735771	+	IHMA87_05407	3		"Secondary metabolites biosynthesis, transport and catabolism"	PA4918	PA14_64950	IHMA87_05407	homolog_g5052
IHMA87_1	peak115	2	161.45	4.55287	3932426	-139	3932267	3932687	-	IHMA87_03668	1		General function prediction only	PA1503	PA14_44990	IHMA87_03668	homolog_g1549	-190	3932216	3932636	+	IHMA87_03669	3	gcl	General function prediction only	PA1502	PA14_45000	IHMA87_03669	homolog_g1548
IHMA87_1	peak153	1	160.68	4.562215	5265557	-367	5265170	5265590	-	IHMA87_04952	2					IHMA87_04952	homolog_g7436
IHMA87_1	peak88	2	158.19	4.510845	3056208	-232	3055956	3056376	-	IHMA87_02837	1	ptxS	Transcription	PA2259	PA14_35370	IHMA87_02837	homolog_g2315	-344	3056152	3056572	+	IHMA87_02838	1	ptxR	Transcription	PA2258	PA14_35380	IHMA87_02838	homolog_g2314
IHMA87_1	peak51	1	154.53	4.47461	1708836	-12	1708448	1708868	+	IHMA87_01579	1					IHMA87_01579	homolog_g6627
IHMA87_1	peak149	1	144.47	4.33921	4771457	-345	4771092	4771512	-	IHMA87_04473	1	putA	Energy production and conversion	PA0782	PA14_54170	IHMA87_04473	homolog_g813
IHMA87_1	peak12	2	142.75	4.29842	244688	-55	244343	244763	+	IHMA87_00215	1	erfA	Function unknown	PA0225	PA14_02750	IHMA87_00215	homolog_g238	-99	244569	244989	-	IHMA87_00214	1	ergA	Carbohydrate transport and metabolism	PA0224	PA14_02740	IHMA87_00214	homolog_g237
IHMA87_1	peak138	1	131.09	4.131535	4566539	-170	4566309	4566729	+	IHMA87_04276	2					IHMA87_04276	homolog_g7309
IHMA87_1	peak133	2	121.79	3.987895	4507814	-332	4507746	4508166	+	IHMA87_04224	1	mvfR	Transcription	PA1003	PA14_51340	IHMA87_04224	homolog_g1044	-392	4507402	4507822	-	IHMA87_04223	1	nadA	Coenzyme transport and metabolism	PA1004	PA14_51330	IHMA87_04223	homolog_g1045
IHMA87_1	peak66	2	121.28	3.97789	2110345	-39	2109984	2110404	+	IHMA87_01961	1	psrA	Transcription	PA3006	PA14_25180	IHMA87_01961	homolog_g3080	-193	2110132	2110552	-	IHMA87_01960	2	lexA	Transcription	PA3007	PA14_25160	IHMA87_01960	homolog_g3081
