## Supplementary Dataset 2 for "Determination of the Two-Component Systems regulatory network reveals core and accessory regulations across *Pseudomonas aeruginosa* lineages": CS46_AmgR-PA14_68700_PA14.tab

chrom	peakID	number_of_putative_targets	log(qvalue)	fold_enrichment	summit_position	dist_to_ATG_target1	prom_start_1	prom_end_1	strand_1	first_gene_ID_1	number_of_genes_in_operon_1	name_1	COG_1	PAO1_ID_1	PA14_ID_1	IHMA87_ID_1	homolog_group_1	putative_target_2
refseq|NC_008463.1|chromosome	peak107	1	4169.62	12.858875	3176623	-8	3176595	3177015	-	PA14_35720	1				PA14_35720		homolog_g6105
refseq|NC_008463.1|chromosome	peak53	1	2601.4	18.973765	1874443	-232	1874275	1874695	+	PA14_21620	1	oprP	Inorganic ion transport and metabolism	PA3279	PA14_21620	IHMA87_01660	homolog_g3365
refseq|NC_008463.1|chromosome	peak58	1	2360.72	14.71403	1924506	-374	1924112	1924532	-	PA14_22090	1				PA14_22090		homolog_g5960
refseq|NC_008463.1|chromosome	peak210	1	2355.97	17.74223	6408477	-152	6408229	6408649	+	PA14_71900	1		Function unknown	PA5446	PA14_71900	IHMA87_05980	homolog_g5596
refseq|NC_008463.1|chromosome	peak4	1	2197.62	14.686015	141451	-270	141161	141581	-	PA14_01500	1		Transcription	PA0123	PA14_01500	IHMA87_00126	homolog_g135
refseq|NC_008463.1|chromosome	peak94	2	2007.8	15.94687	2783802	-239	2783641	2784061	+	PA14_31970	1	czcC	Cell wall/membrane/envelope biogenesis	PA2522	PA14_31970	IHMA87_02629	homolog_g2577	-274	2783508	2783928	-	PA14_31960	2	czcR	Signal transduction mechanisms	PA2523	PA14_31960	IHMA87_02628	homolog_g2578
refseq|NC_008463.1|chromosome	peak48	1	1920.53	15.48442	1858405	-169	1858174	1858594	+	PA14_21450	3		Function unknown	PA3294	PA14_21450		homolog_g3380
refseq|NC_008463.1|chromosome	peak28	2	1889.41	15.32234	1162466	-40	1162406	1162826	-	PA14_13510	1		Transcription	PA3895	PA14_13510	IHMA87_01046	homolog_g3991	-206	1162272	1162692	+	PA14_13520	2		Cell wall/membrane/envelope biogenesis	PA3894	PA14_13520	IHMA87_01047	homolog_g3990
refseq|NC_008463.1|chromosome	peak202	1	1839.67	13.977325	6077327	-49	6076976	6077396	+	PA14_68110	4		Transcription	PA5157	PA14_68110	IHMA87_05637	homolog_g5295
refseq|NC_008463.1|chromosome	peak47	2	1799.16	14.837975	1857799	-96	1857683	1858103	-	PA14_21410	1	phoA	Inorganic ion transport and metabolism	PA3296	PA14_21410	IHMA87_01646	homolog_g3382	-109	1857508	1857928	+	PA14_21440	1		Nucleotide transport and metabolism	PA3295	PA14_21440	IHMA87_01647	homolog_g3381
refseq|NC_008463.1|chromosome	peak197	1	1649.53	14.02011	5758502	-119	5758221	5758641	+	PA14_64650	4	ureE	"Posttranslational modification, protein turnover, chaperones"	PA4891	PA14_64650	IHMA87_05380	homolog_g5025
refseq|NC_008463.1|chromosome	peak176	2	1602.16	13.532805	5219658	-75	5219563	5219983	-	PA14_58570	1		Inorganic ion transport and metabolism	PA4514	PA14_58570		homolog_g4624	-143	5219401	5219821	+	PA14_58580	2		Function unknown	PA4515	PA14_58580	IHMA87_04837	homolog_g4625
refseq|NC_008463.1|chromosome	peak141	1	1571.22	13.58568	4224797	-112	4224665	4225085	-	PA14_47400	2	hxuI	Transcription	PA1300	PA14_47400	IHMA87_03932	homolog_g1345
refseq|NC_008463.1|chromosome	peak144	1	1518.68	13.29188	4313915	-313	4313828	4314248	+	PA14_48530	6		"Secondary metabolites biosynthesis, transport and catabolism"	PA1221	PA14_48530		homolog_g1265
refseq|NC_008463.1|chromosome	peak1	1	1499.07	11.246695	64366	-299	64265	64685	+	PA14_00640	1	phzH	Amino acid transport and metabolism	PA0051	PA14_00640		homolog_g63
refseq|NC_008463.1|chromosome	peak123	1	1465.15	12.98884	3561914	-182	3561712	3562132	-	PA14_39970	2	phzA2	General function prediction only	PA1899	PA14_39970	IHMA87_03219	homolog_g1954
refseq|NC_008463.1|chromosome	peak143	1	1137.57	10.669515	4279002	-38	4278944	4279364	-	PA14_48060	1	aprA	"Secondary metabolites biosynthesis, transport and catabolism"	PA1249	PA14_48060	IHMA87_03984	homolog_g1293
refseq|NC_008463.1|chromosome	peak152	1	898.61	8.889885	4562514	-323	4562437	4562857	+	PA14_51340	1	mvfR	Transcription	PA1003	PA14_51340	IHMA87_04224	homolog_g1044
refseq|NC_008463.1|chromosome	peak201	1	842.82	9.219245	6004277	-173	6004084	6004504	-	PA14_67230	6		Function unknown	PA5090	PA14_67230		homolog_g5226
refseq|NC_008463.1|chromosome	peak26	2	834.21	9.16476	1015391	-80	1015071	1015491	+	PA14_11730	1				PA14_11730	IHMA87_00900	homolog_g5895	-114	1015257	1015677	-	PA14_11720	2		Function unknown	PA4029	PA14_11720	IHMA87_00899	homolog_g4125
refseq|NC_008463.1|chromosome	peak166	1	770.82	7.98333	4862563	-47	4862496	4862916	-	PA14_54870	1				PA14_54870		homolog_g6237
refseq|NC_008463.1|chromosome	peak206	2	733.77	8.49358	6268825	-96	6268709	6269129	-	PA14_70290	1	sphR	Transcription	PA5324	PA14_70290	IHMA87_05849	homolog_g5469	-130	6268555	6268975	+	PA14_70300	1	sphA	Energy production and conversion	PA5325	PA14_70300	IHMA87_05850	homolog_g5470
refseq|NC_008463.1|chromosome	peak192	2	652.11	7.93011	5515040	-80	5514720	5515140	+	PA14_61850	1		Coenzyme transport and metabolism	PA4675	PA14_61850	IHMA87_05141	homolog_g4794	-249	5514771	5515191	-	PA14_61845	2			PA4674.1	PA14_61845		homolog_g4793
refseq|NC_008463.1|chromosome	peak101	1	649.09	7.90578	2910701	-84	2910597	2911017	-	PA14_33260	1	pvdS	Transcription	PA2426	PA14_33260	IHMA87_02722	homolog_g2481
refseq|NC_008463.1|chromosome	peak90	1	597.82	7.54133	2599479	-352	2599107	2599527	-	PA14_30020	13	nuoA	Energy production and conversion	PA2637	PA14_30020	IHMA87_02479	homolog_g2698
refseq|NC_008463.1|chromosome	peak155	3	593.07	6.910005	4587685	-76	4587589	4588009	-	PA14_51610	1		Function unknown	PA0980	PA14_51610		homolog_g1021	-156	4587441	4587861	+	PA14_51620	2				PA14_51620		homolog_g6216	-397	4587268	4587688	-	PA14_51600	1		Function unknown	PA0981	PA14_51600	IHMA87_04985	homolog_g1022
refseq|NC_008463.1|chromosome	peak205	1	579.91	7.41192	6182586	-75	6182491	6182911	-	PA14_69300	1		Inorganic ion transport and metabolism	PA5248	PA14_69300	IHMA87_05732	homolog_g5392
refseq|NC_008463.1|chromosome	peak117	1	575.03	7.37515	3344701	-106	3344575	3344995	-	PA14_37570	1		Inorganic ion transport and metabolism	PA2083	PA14_37570		homolog_g2138
