## Supplementary Dataset 2 for "Determination of the Two-Component Systems regulatory network reveals core and accessory regulations across *Pseudomonas aeruginosa* lineages": CS46_AmgR-PA5200_PAO1.tab

chrom	peakID	number_of_putative_targets	log(qvalue)	fold_enrichment	summit_position	dist_to_ATG_target1	prom_start_1	prom_end_1	strand_1	first_gene_ID_1	number_of_genes_in_operon_1	name_1	COG_1	PAO1_ID_1	PA14_ID_1	IHMA87_ID_1	homolog_group_1	putative_target_2
refseq|NC_002516.2|chromosome	peak99	1	1511.93	20.87444	3672772	-223	3672529	3672949	-	PA3279	1	oprP	Inorganic ion transport and metabolism	PA3279	PA14_21620	IHMA87_01660	homolog_g3365
refseq|NC_002516.2|chromosome	peak149	1	1477.99	16.675515	6135550	-159	6135309	6135729	+	PA5446	1		Function unknown	PA5446	PA14_71900	IHMA87_05980	homolog_g5596
refseq|NC_002516.2|chromosome	peak139	1	1235.68	18.196635	5487098	-117	5486815	5487235	+	PA4891	4	ureE	"Posttranslational modification, protein turnover, chaperones"	PA4891	PA14_64650	IHMA87_05380	homolog_g5025
refseq|NC_002516.2|chromosome	peak101	1	1203.46	17.741365000000002	3688814	-164	3688630	3689050	-	PA3294	3		Function unknown	PA3294	PA14_21450		homolog_g3380
refseq|NC_002516.2|chromosome	peak118	2	1202.93	17.859335	4363188	-42	4362830	4363250	+	PA3895	1		Transcription	PA3895	PA14_13510	IHMA87_01046	homolog_g3991	-204	4362964	4363384	-	PA3894	2		Cell wall/membrane/envelope biogenesis	PA3894	PA14_13520	IHMA87_01047	homolog_g3990
refseq|NC_002516.2|chromosome	peak102	2	1137.98	15.969155	3689420	-101	3689121	3689541	+	PA3296	1	phoA	Inorganic ion transport and metabolism	PA3296	PA14_21410	IHMA87_01646	homolog_g3382	-104	3689296	3689716	-	PA3295	1		Nucleotide transport and metabolism	PA3295	PA14_21440	IHMA87_01647	homolog_g3381
refseq|NC_002516.2|chromosome	peak74	2	1078.18	13.979534999999998	2843554	-249	2843285	2843705	-	PA2522	1	czcC	Cell wall/membrane/envelope biogenesis	PA2522	PA14_31970	IHMA87_02629	homolog_g2577	-264	2843418	2843838	+	PA2523	2	czcR	Signal transduction mechanisms	PA2523	PA14_31960	IHMA87_02628	homolog_g2578
refseq|NC_002516.2|chromosome	peak34	1	1077.85	16.64353	1409834	-115	1409549	1409969	+	PA1300	2	hxuI	Transcription	PA1300	PA14_47400	IHMA87_03932	homolog_g1345
refseq|NC_002516.2|chromosome	peak6	1	966.21	15.20428	213452	-367	213419	213839	+	PA0187	2		"Secondary metabolites biosynthesis, transport and catabolism"	PA0187			homolog_g199
refseq|NC_002516.2|chromosome	peak132	2	768.31	12.452525	5055957	-80	5055857	5056277	-	PA4514	1		Inorganic ion transport and metabolism	PA4514	PA14_58570		homolog_g4624	-138	5055695	5056115	+	PA4515	2		Function unknown	PA4515	PA14_58580	IHMA87_04837	homolog_g4625
refseq|NC_002516.2|chromosome	peak144	1	663.81	10.362585	5805161	-45	5804806	5805226	+	PA5157	4		Transcription	PA5157	PA14_68110	IHMA87_05637	homolog_g5295
refseq|NC_002516.2|chromosome	peak3	1	639.23	9.149079999999998	143545	-278	143247	143667	-	PA0123	1		Transcription	PA0123	PA14_01500	IHMA87_00126	homolog_g135
refseq|NC_002516.2|chromosome	peak52	1	628.99	11.68902	2070498	-187	2070285	2070705	+	PA1899	2	phzA2	General function prediction only	PA1899	PA14_39970	IHMA87_03219	homolog_g1954
refseq|NC_002516.2|chromosome	peak128	1	622.7	11.601444999999998	4713621	-175	4713396	4713816	+	PA4210	2	phzA1	General function prediction only	PA4210	PA14_09480		homolog_g4306
refseq|NC_002516.2|chromosome	peak31	1	616.23	11.425355	1324422	-313	1324089	1324509	-	PA1221	6		"Secondary metabolites biosynthesis, transport and catabolism"	PA1221	PA14_48530		homolog_g1265
refseq|NC_002516.2|chromosome	peak143	1	606.37	11.430535	5732020	-175	5731825	5732245	-	PA5090	4		Function unknown	PA5090	PA14_67230		homolog_g5226
refseq|NC_002516.2|chromosome	peak32	1	586.15	10.296745	1355587	-44	1355231	1355651	+	PA1249	1	aprA	"Secondary metabolites biosynthesis, transport and catabolism"	PA1249	PA14_48060	IHMA87_03984	homolog_g1293
refseq|NC_002516.2|chromosome	peak106	1	575.01	10.984975	3900073	-160	3899833	3900253	+	PA3486	2		Function unknown	PA3486	PA14_18985		homolog_g3577
refseq|NC_002516.2|chromosome	peak64	1	567.96	9.116735	2451413	-294	2451307	2451727	+	PA2229	2		Function unknown	PA2229		IHMA87_02879	homolog_g2285
refseq|NC_002516.2|chromosome	peak120	2	557.09	10.810735	4510853	-76	4510757	4511177	-	PA4027a	1							-118	4510571	4510991	+	PA4029	2		Function unknown	PA4029	PA14_11720	IHMA87_00899	homolog_g4125
refseq|NC_002516.2|chromosome	peak148	2	514.07	10.12276	5995906	-95	5995791	5996211	-	PA5324	1	sphR	Transcription	PA5324	PA14_70290	IHMA87_05849	homolog_g5469	-130	5995636	5996056	+	PA5325	1	sphA	Energy production and conversion	PA5325	PA14_70300	IHMA87_05850	homolog_g5470
refseq|NC_002516.2|chromosome	peak1	1	503.21	7.4454	66001	-302	65903	66323	+	PA0051	1	phzH	Amino acid transport and metabolism	PA0051	PA14_00640		homolog_g63
refseq|NC_002516.2|chromosome	peak147	1	486.65	10.045625	5910372	-74	5910278	5910698	-	PA5248	1		Inorganic ion transport and metabolism	PA5248	PA14_69300	IHMA87_05732	homolog_g5392
refseq|NC_002516.2|chromosome	peak140	2	445.84	9.536735	5517731	-20	5517691	5518111	-	PA4917	2		Coenzyme transport and metabolism	PA4917	PA14_64940	IHMA87_05406	homolog_g5051	-90	5517421	5517841	+	PA4918	3		"Secondary metabolites biosynthesis, transport and catabolism"	PA4918	PA14_64950	IHMA87_05407	homolog_g5052
refseq|NC_002516.2|chromosome	peak25	1	418.56	8.3647	1087414	-319	1087075	1087495	-	PA1003	1	mvfR	Transcription	PA1003	PA14_51340	IHMA87_04224	homolog_g1044
refseq|NC_002516.2|chromosome	peak71	1	412.6	8.533985000000001	2722092	-83	2721775	2722195	+	PA2426	1	pvdS	Transcription	PA2426	PA14_33260	IHMA87_02722	homolog_g2481
refseq|NC_002516.2|chromosome	peak41	1	348.97	8.238975	1617322	-237	1617065	1617485	-	PA1489	2		General function prediction only	PA1489	PA14_45170		homolog_g1535
refseq|NC_002516.2|chromosome	peak134	1	345.34	7.238785	5243094	-84	5242778	5243198	+	PA4675	1		Coenzyme transport and metabolism	PA4675	PA14_61850	IHMA87_05141	homolog_g4794
refseq|NC_002516.2|chromosome	peak62	1	341.05	6.1520600000000005	2448260	-271	2447969	2448389	-	PA2225	1		Function unknown	PA2225			homolog_g2281
refseq|NC_002516.2|chromosome	peak108	1	317.92	7.639305	3937086	-249	3936817	3937237	-	PA3519	2		Function unknown	PA3519	PA14_18810	IHMA87_01452	homolog_g3610
refseq|NC_002516.2|chromosome	peak150	2	310.04	7.626945000000001	6167492	-83	6167389	6167809	-	PA5476	1	citA	Carbohydrate transport and metabolism	PA5476	PA14_72280	IHMA87_06019	homolog_g5627	-291	6167383	6167803	+	PA5477	1		Function unknown	PA5477	PA14_72300	IHMA87_06021	homolog_g5628
refseq|NC_002516.2|chromosome	peak36	1	306.99	6.628500000000001	1483535	-363	1483498	1483918	+	PA1370	1		Function unknown	PA1370			homolog_g1416
refseq|NC_002516.2|chromosome	peak42	2	304.28	7.542624999999999	1632812	-135	1632657	1633077	-	PA1502	3	gcl	General function prediction only	PA1502	PA14_45000	IHMA87_03669	homolog_g1548	-194	1632606	1633026	+	PA1503	1		General function prediction only	PA1503	PA14_44990	IHMA87_03668	homolog_g1549
refseq|NC_002516.2|chromosome	peak135	1	298.78	7.481254999999999	5257665	-31	5257296	5257716	+	PA4687	2	hitA	Inorganic ion transport and metabolism	PA4687	PA14_62000	IHMA87_05153	homolog_g4806
refseq|NC_002516.2|chromosome	peak68	1	298.77	6.76781	2522800	-184	2522596	2523016	-	PA2291	1		Cell wall/membrane/envelope biogenesis	PA2291	PA14_34960	IHMA87_02807	homolog_g2347
refseq|NC_002516.2|chromosome	peak111	2	283.79	6.426655	4036065	-44	4036001	4036421	-	PA3601	2		"Translation, ribosomal structure and biogenesis"	PA3601	PA14_17700	IHMA87_01369	homolog_g3694	-200	4035865	4036285	+	PA3602	1		Amino acid transport and metabolism	PA3602	PA14_17690	IHMA87_01368	homolog_g3695
refseq|NC_002516.2|chromosome	peak26	2	277.98	7.20216	1123930	-80	1123830	1124250	-	PA1035	2		Function unknown	PA1035	PA14_50940	IHMA87_04176	homolog_g1078	-235	1123765	1124185	+	PA1036	1		Function unknown	PA1036	PA14_50930	IHMA87_04175	homolog_g1079
refseq|NC_002516.2|chromosome	peak58	1	263.61	7.04298	2291675	-116	2291391	2291811	+	PA2083	1		Inorganic ion transport and metabolism	PA2083	PA14_37570		homolog_g2138
refseq|NC_002516.2|chromosome	peak21	2	262.4	5.70711	1062546	-177	1062349	1062769	-	PA0979	2		"Replication, recombination and repair"	PA0979			homolog_g1020	-375	1062521	1062941	+	PA0981	1		Function unknown	PA0981	PA14_51600	IHMA87_04985	homolog_g1022
refseq|NC_002516.2|chromosome	peak77	1	259.51	6.940144999999999	2982432	-349	2982381	2982801	+	PA2637	13	nuoA	Energy production and conversion	PA2637	PA14_30020	IHMA87_02479	homolog_g2698
refseq|NC_002516.2|chromosome	peak12	2	227.36	4.78695	559344	-266	559058	559478	-	PA0499	3		"Intracellular trafficking, secretion, and vesicular transport"	PA0499			homolog_g518	-300	559244	559664	+	PA0500	5	bioB	Coenzyme transport and metabolism	PA0500	PA14_06500	IHMA87_00476	homolog_g519
refseq|NC_002516.2|chromosome	peak141	2	225.64	5.6469450000000005	5541710	-120	5541430	5541850	+	PA4937.2	1		Function unknown	PA4937.2			homolog_g5073	-300	5541390	5541810	-	PA4937	2	rnr	Transcription	PA4937	PA14_65200	IHMA87_05427	homolog_g5071
refseq|NC_002516.2|chromosome	peak151	1	225.31	6.380605000000001	6198026	-29	6197655	6198075	+	PA5506	3		Transcription	PA5506	PA14_72650	IHMA87_06050	homolog_g5658
refseq|NC_002516.2|chromosome	peak146	1	222.8	6.347735	5892841	-69	5892510	5892930	+	PA5235	1	glpT	Carbohydrate transport and metabolism	PA5235	PA14_69130	IHMA87_05718	homolog_g5379
refseq|NC_002516.2|chromosome	peak85	2	221.94	6.33896	3367715	-44	3367651	3368071	-	PA3006	1	psrA	Transcription	PA3006	PA14_25180	IHMA87_01961	homolog_g3080	-188	3367503	3367923	+	PA3007	2	lexA	Transcription	PA3007	PA14_25160	IHMA87_01960	homolog_g3081
refseq|NC_002516.2|chromosome	peak46	2	191.81	5.621495	1773522	-82	1773420	1773840	-	PA1629	2		Lipid transport and metabolism	PA1629	PA14_43440	IHMA87_03540	homolog_g1678	-160	1773282	1773702	+	PA1630	2		Transcription	PA1630	PA14_43430	IHMA87_03539	homolog_g1679
refseq|NC_002516.2|chromosome	peak55	2	189.89	5.81544	2219736	-42	2219378	2219798	+	PA2028	1		Transcription	PA2028	PA14_38300	IHMA87_03089	homolog_g2083	-91	2219625	2220045	-	PA2027	1		Function unknown	PA2027	PA14_38310	IHMA87_03090	homolog_g2082
refseq|NC_002516.2|chromosome	peak145	1	188.73	5.858045	5875666	-81	5875565	5875985	-	PA5217	2		Inorganic ion transport and metabolism	PA5217	PA14_68900	IHMA87_05700	homolog_g5360
refseq|NC_002516.2|chromosome	peak76	2	182.23	5.161985	2965072	-97	2964955	2965375	-	PA2621	2		Function unknown	PA2621			homolog_g2682	-129	2964801	2965221	+	PA2622	1	cspD	Transcription	PA2622	PA14_30200	IHMA87_02494	homolog_g2683
refseq|NC_002516.2|chromosome	peak80	2	182.19	5.662224999999999	3122671	-85	3122566	3122986	-	PA2763	1		Function unknown	PA2763	PA14_28370	IHMA87_02314	homolog_g2827	-185	3122456	3122876	+	PA2763a	1
refseq|NC_002516.2|chromosome	peak56	1	177.98	5.684990000000001	2226395	-251	2226124	2226544	-	PA2035	1		Coenzyme transport and metabolism	PA2035	PA14_38200	IHMA87_03080	homolog_g2090
refseq|NC_002516.2|chromosome	peak9	2	173.72	5.474625	471903	-121	471624	472044	+	PA0425	3	mexA	Cell wall/membrane/envelope biogenesis	PA0425	PA14_05530	IHMA87_00405	homolog_g443	-154	471729	472149	-	PA0424	1	mexR	Transcription	PA0424	PA14_05520	IHMA87_00404	homolog_g442
refseq|NC_002516.2|chromosome	peak83	2	168.03	5.473735	3293928	-147	3293761	3294181	-	PA2938	1		Nucleotide transport and metabolism	PA2938	PA14_26050	IHMA87_02036	homolog_g3010	-354	3293882	3294302	+	PA2939	1		General function prediction only	PA2939	PA14_26020	IHMA87_02035	homolog_g3011
refseq|NC_002516.2|chromosome	peak49	1	165.38	5.39715	1889220	-47	1889153	1889573	-	PA1747	1		Function unknown	PA1747	PA14_41960	IHMA87_03458	homolog_g1796
refseq|NC_002516.2|chromosome	peak125	2	150.98	5.199885	4666797	-39	4666436	4666856	+	PA4170	1		"Posttranslational modification, protein turnover, chaperones"	PA4170	PA14_09950	IHMA87_00757	homolog_g4266	-42	4666735	4667155	-	PA4169	1		Transcription	PA4169	PA14_09960	IHMA87_00758	homolog_g4265
refseq|NC_002516.2|chromosome	peak130	1	130.05	4.8439	4964980	-121	4964839	4965259	-	PA4431	3		Energy production and conversion	PA4431	PA14_57570	IHMA87_04752	homolog_g4540
refseq|NC_002516.2|chromosome	peak7	2	127.32	4.58848	254730	-61	254391	254811	+	PA0225	1	erfA	Function unknown	PA0225	PA14_02750	IHMA87_00215	homolog_g238	-94	254616	255036	-	PA0224	1	ergA	Carbohydrate transport and metabolism	PA0224	PA14_02740	IHMA87_00214	homolog_g237
refseq|NC_002516.2|chromosome	peak10	1	123.18	4.78016	496388	-133	496235	496655	-	PA0441	3	dht	Nucleotide transport and metabolism	PA0441	PA14_05770	IHMA87_00422	homolog_g459
refseq|NC_002516.2|chromosome	peak122	1	114.46	4.50517	4559926	-276	4559630	4560050	-	PA4080	1	PA4080	Transcription	PA4080	PA14_11120	IHMA87_00845	homolog_g4176
refseq|NC_002516.2|chromosome	peak95	2	114.21	4.521965	3573817	-24	3573773	3574193	-	PA3183	3	zwf	Carbohydrate transport and metabolism	PA3183	PA14_23070	IHMA87_01763	homolog_g3266	-163	3573580	3574000	+	PA3184	1		Transcription	PA3184	PA14_23060	IHMA87_01762	homolog_g3267
refseq|NC_002516.2|chromosome	peak78	1	111.51	4.50328	3016115	-131	3015846	3016266	+	PA2667	1	mvaU	Function unknown	PA2667	PA14_29590	IHMA87_02442	homolog_g2728
refseq|NC_002516.2|chromosome	peak133	1	109.59	4.08833	5069251	-244	5068987	5069407	-	PA4524.1	1		Function unknown	PA4524.1		IHMA87_04863	homolog_g4635
refseq|NC_002516.2|chromosome	peak105	2	92.81	3.965555	3772752	-191	3772541	3772961	-	PA3360	1		Defense mechanisms	PA3360	PA14_20620	IHMA87_01588	homolog_g3448	-277	3772629	3773049	+	PA3361	1	lecB	Function unknown	PA3361	PA14_20610	IHMA87_01587	homolog_g3449
refseq|NC_002516.2|chromosome	peak66	2	92.03	4.099205	2487624	-232	2487456	2487876	+	PA2259	1	ptxS	Transcription	PA2259	PA14_35370	IHMA87_02837	homolog_g2315	-331	2487273	2487693	-	PA2258	1	ptxR	Transcription	PA2258	PA14_35380	IHMA87_02838	homolog_g2314
refseq|NC_002516.2|chromosome	peak44	2	90.04	3.998595	1711407	-162	1711169	1711589	+	PA1570	1		Transcription	PA1570	PA14_44180	IHMA87_03602	homolog_g1619	-216	1711171	1711591	-	PA1569	1		Carbohydrate transport and metabolism	PA1569	PA14_44190	IHMA87_03603	homolog_g1618
refseq|NC_002516.2|chromosome	peak123	2	87.47	3.768625	4629584	-360	4629544	4629964	+	PA4139	1		Function unknown	PA4139	PA14_10380	IHMA87_00782	homolog_g4235	-399	4629165	4629585	-	PA4138	1	tyrS	"Translation, ribosomal structure and biogenesis"	PA4138	PA14_10420	IHMA87_00783	homolog_g4234
refseq|NC_002516.2|chromosome	peak136	1	85.98	3.923005	5308475	-112	5308187	5308607	+	PA4726.11	1	crcZ	Function unknown	PA4726.11	crcZ	IHMA87_05203	homolog_g4855
refseq|NC_002516.2|chromosome	peak112	2	85.03	3.90657	4157906	-85	4157801	4158221	-	PA3712	1		Function unknown	PA3712	PA14_16370	IHMA87_01256	homolog_g3806	-237	4157743	4158163	+	PA3713	1	spdH	Coenzyme transport and metabolism	PA3713	PA14_16360	IHMA87_01255	homolog_g3807
refseq|NC_002516.2|chromosome	peak116	2	80.23	3.863705	4306344	-36	4305980	4306400	+	PA3845	1		Transcription	PA3845	PA14_14280	IHMA87_01104	homolog_g3940	-88	4306236	4306656	-	PA3844	1		"Posttranslational modification, protein turnover, chaperones"	PA3844	PA14_14290	IHMA87_01105	homolog_g3939
refseq|NC_002516.2|chromosome	peak2	1	80.15	3.78723	124823	13	124410	124830	+	PA0103	1		Inorganic ion transport and metabolism	PA0103	PA14_01250	IHMA87_00106	homolog_g115
refseq|NC_002516.2|chromosome	peak124	2	79.88	3.741385	4663745	-109	4663454	4663874	+	PA4168	1	fpvB	Inorganic ion transport and metabolism	PA4168	PA14_09970		homolog_g4264	-234	4663491	4663911	-	PA4167	1		General function prediction only	PA4167	PA14_09980	IHMA87_00759	homolog_g4263
refseq|NC_002516.2|chromosome	peak129	2	67.08	3.5123100000000003	4843721	-91	4843412	4843832	+	PA4315	1	mvaT	Function unknown	PA4315	PA14_56070	IHMA87_04617	homolog_g4422	-169	4843532	4843952	-	PA4314	1	purU1	Nucleotide transport and metabolism	PA4314	PA14_56060	IHMA87_04616	homolog_g4421
refseq|NC_002516.2|chromosome	peak18	2	67.01	3.559285	958296	-110	958166	958586	-	PA0875	1		Function unknown	PA0875	PA14_52940	IHMA87_04379	homolog_g910	-110	958006	958426	+	PA0876	1		Transcription	PA0876	PA14_52930	IHMA87_04378	homolog_g911
refseq|NC_002516.2|chromosome	peak70	2	61.94	3.472665	2614663	21	2614664	2615084	-	PA2364	1		Function unknown	PA2364	PA14_34080		homolog_g2420	-230	2614493	2614913	+	PA2365	7		Function unknown	PA2365	PA14_34070		homolog_g2421
refseq|NC_002516.2|chromosome	peak113	2	58.58	3.376345	4183416	-11	4183385	4183805	-	PA3732	2		Function unknown	PA3732	PA14_16140	IHMA87_01222	homolog_g3826	-294	4183310	4183730	+	PA3733	1		Energy production and conversion	PA3733	PA14_16130	IHMA87_01221	homolog_g3827
