## Supplementary Dataset 2 for "Determination of the Two-Component Systems regulatory network reveals core and accessory regulations across *Pseudomonas aeruginosa* lineages": CS48_PhoB-IHMA87_05886_IHMA.tab

chrom	peakID	number_of_putative_targets	log(qvalue)	fold_enrichment	summit_position	dist_to_ATG_target1	prom_start_1	prom_end_1	strand_1	first_gene_ID_1	number_of_genes_in_operon_1	name_1	COG_1	PAO1_ID_1	PA14_ID_1	IHMA87_ID_1	homolog_group_1	putative_target_2
IHMA87_1	peak176	2	7505.88	53.162635	6274571	-55	6274226	6274646	+	IHMA87_05886	2	phoB	Signal transduction mechanisms	PA5360	PA14_70750	IHMA87_05886	homolog_g5505	-121	6274430	6274850	-	IHMA87_05885	1		Function unknown	PA5359	PA14_70740	IHMA87_05885	homolog_g5504
IHMA87_1	peak42	2	7193.93	46.53548	1690421	-102	1690123	1690543	+	IHMA87_01558	13	phnC	Inorganic ion transport and metabolism	PA3384	PA14_20300	IHMA87_01558	homolog_g3474	-262	1690139	1690559	-	IHMA87_01557	1	amrZ	Function unknown	PA3385	PA14_20290	IHMA87_01557	homolog_g3475
IHMA87_1	peak173	1	6724.74	48.9542	6100112	-195	6099907	6100327	+	IHMA87_05728	1		Function unknown	PA5244	PA14_69250	IHMA87_05728	homolog_g5388
IHMA87_1	peak144	2	6615.65	48.32427	4988048	-88	4987940	4988360	-	IHMA87_04664	1		Lipid transport and metabolism	PA4349	PA14_56550	IHMA87_04664	homolog_g4456	-116	4987764	4988184	+	IHMA87_04665	2		General function prediction only	PA4350	PA14_56560	IHMA87_04665	homolog_g4457
IHMA87_1	peak136	1	6598.36	48.26243	4708717	-52	4708369	4708789	+	IHMA87_04414	1		Cell wall/membrane/envelope biogenesis	PA0842	PA14_53380	IHMA87_04414	homolog_g876
IHMA87_1	peak27	2	6194.4	45.97038500000001	1044216	-93	1044103	1044523	-	IHMA87_00980	3					IHMA87_00980	homolog_g6570	-250	1044066	1044486	+	IHMA87_00981	2					IHMA87_00981	homolog_g6571
IHMA87_1	peak46	1	5720.29	43.391455	1793121	-142	1792863	1793283	+	IHMA87_01660	1	oprP	Inorganic ion transport and metabolism	PA3279	PA14_21620	IHMA87_01660	homolog_g3365
IHMA87_1	peak57	2	5682.74	43.102055	1973331	-28	1972959	1973379	+	IHMA87_01842	9	xcpR	Cell motility	PA3103	PA14_23990	IHMA87_01842	homolog_g3181	-252	1973059	1973479	-	IHMA87_01841	2	xcpP	Function unknown	PA3104	PA14_23980	IHMA87_01841	homolog_g3182
IHMA87_1	peak89	2	5536.74	42.34167000000001	2885122	-64	2884786	2885206	+	IHMA87_02720	1		Function unknown	PA2428	PA14_33240	IHMA87_02720	homolog_g2483	-197	2884905	2885325	-	IHMA87_02719	1		Function unknown	PA2429	PA14_33230	IHMA87_02719	homolog_g2484
IHMA87_1	peak69	2	4997.13	39.312615	2404720	-57	2404643	2405063	-	IHMA87_02268	2		General function prediction only	PA2803	PA14_27890	IHMA87_02268	homolog_g2870	-77	2404397	2404817	+	IHMA87_02269	1		Transcription	PA2802	PA14_27900	IHMA87_02269	homolog_g2869
IHMA87_1	peak48	2	4968.7	39.146505	1829410	-120	1829130	1829550	+	IHMA87_01695	1		Transcription	PA3249	PA14_21970	IHMA87_01695	homolog_g3332	-244	1829146	1829566	-	IHMA87_01694	1		Inorganic ion transport and metabolism	PA3250	PA14_21960	IHMA87_01694	homolog_g3333
IHMA87_1	peak109	1	4730.01	37.74292	3823979	-54	3823905	3824325	-	IHMA87_03563	1		Function unknown	PA1606	PA14_43730	IHMA87_03563	homolog_g1655
IHMA87_1	peak49	2	4228.73	32.449365	1856871	-71	1856780	1857200	-	IHMA87_01724	1		Transcription	PA3220	PA14_22580	IHMA87_01724	homolog_g3303	-76	1856547	1856967	+	IHMA87_01725	2		Function unknown	PA3219	PA14_22590	IHMA87_01725	homolog_g3302
IHMA87_1	peak164	1	4203.76	34.620675	5659022	-45	5658667	5659087	+	IHMA87_05332	1		Signal transduction mechanisms	PA4844	PA14_64060	IHMA87_05332	homolog_g4978
IHMA87_1	peak47	1	4002.27	33.412285	1820713	-74	1820619	1821039	-	IHMA87_01686	1		General function prediction only	PA3258	PA14_21870	IHMA87_01686	homolog_g3341
IHMA87_1	peak178	1	3969.88	33.160495	6287103	-77	6287006	6287426	-	IHMA87_05895	5	pstS	Inorganic ion transport and metabolism	PA5369	PA14_70860	IHMA87_05895	homolog_g5514
IHMA87_1	peak130	1	3821.63	32.238045	4566423	-286	4566309	4566729	+	IHMA87_04276	2					IHMA87_04276	homolog_g7309
IHMA87_1	peak137	1	3809.54	32.16393	4739661	-60	4739321	4739741	+	IHMA87_04449	1		Function unknown	PA0805	PA14_53840	IHMA87_04449	homolog_g836
IHMA87_1	peak85	1	3456.15	30.09284	2734399	-67	2734312	2734732	-	IHMA87_02602	1		Inorganic ion transport and metabolism	PA2548	PA14_31620	IHMA87_02602	homolog_g2603
IHMA87_1	peak21	1	3424.13	29.799845	767429	-231	767178	767598	-	IHMA87_00725	1					IHMA87_00725	homolog_g6530
IHMA87_1	peak155	1	3174.75	28.138755	5296598	-326	5296252	5296672	-	IHMA87_04985	1		Function unknown	PA0981	PA14_51600	IHMA87_04985	homolog_g1022
IHMA87_2	peak192	1	3093.04	27.53434	49108	-276	48812	49232	-	IHMA87_06166	1					IHMA87_06166	homolog_g7642
IHMA87_1	peak97	2	2998.44	27.213785	3334561	-67	3334228	3334648	+	IHMA87_03096	1		Function unknown	PA2021	PA14_38370	IHMA87_03096	homolog_g2076	-86	3334455	3334875	-	IHMA87_03095	2		Cell wall/membrane/envelope biogenesis	PA2022	PA14_38360	IHMA87_03095	homolog_g2077
IHMA87_1	peak22	2	2837.0	26.07279	798323	-46	797969	798389	+	IHMA87_00749	1					IHMA87_00749	homolog_g6534	-190	798113	798533	-	IHMA87_00748	1		Function unknown	PA4179	PA14_09850	IHMA87_00748	homolog_g4275
IHMA87_1	peak184	1	2801.66	24.77115	6368971	-69	6368882	6369302	-	IHMA87_05970	1				PA14_71760	IHMA87_05970	homolog_g6409
IHMA87_1	peak39	1	2788.96	25.752005000000004	1579153	-231	1578984	1579404	+	IHMA87_01452	2		Function unknown	PA3519	PA14_18810	IHMA87_01452	homolog_g3610
IHMA87_1	peak62	1	2651.98	24.88546	2152560	-192	2152352	2152772	+	IHMA87_02003	6	acpP	"Secondary metabolites biosynthesis, transport and catabolism"	PA2966	PA14_25670	IHMA87_02003	homolog_g3040
IHMA87_1	peak75	1	2632.77	24.72545	2499549	-334	2499195	2499615	-	IHMA87_02380	1					IHMA87_02380	homolog_g6850
IHMA87_1	peak58	3	2556.11	24.27737	2043848	-47	2043781	2044201	-	IHMA87_01898	1					IHMA87_01898	homolog_g6664	-268	2043716	2044136	+	IHMA87_01899	1		"Replication, recombination and repair"	PA3048		IHMA87_01899	homolog_g3123	-193	2043635	2044055	-	IHMA87_01897	1	rmf	"Translation, ribosomal structure and biogenesis"	PA3049	PA14_24650	IHMA87_01897	homolog_g3124
IHMA87_1	peak45	1	2466.93	23.605845	1791346	-152	1791098	1791518	+	IHMA87_01659	1	oprO	Inorganic ion transport and metabolism	PA3280	PA14_21610	IHMA87_01659	homolog_g3366
IHMA87_1	peak0	1	2319.14	22.36355	52510	-354	52464	52884	+	IHMA87_00044	1					IHMA87_00044	homolog_g6468
IHMA87_1	peak67	2	2318.09	22.70595	2313184	-114	2312898	2313318	+	IHMA87_02165	1	IHMA87_02165				IHMA87_02165	homolog_g6713	-141	2313023	2313443	-	IHMA87_02164	3					IHMA87_02164	homolog_g6712
IHMA87_1	peak59	1	2286.37	22.469185	2057216	-57	2057139	2057559	-	IHMA87_01910	1	opdQ	Function unknown	PA3038	PA14_24790	IHMA87_01910	homolog_g3113
IHMA87_1	peak183	2	2278.67	22.436515	6356962	-66	6356876	6357296	-	IHMA87_05960	1		Transcription	PA5428	PA14_71640	IHMA87_05960	homolog_g5578	-110	6356672	6357092	+	IHMA87_05961	1	aspA	Amino acid transport and metabolism	PA5429	PA14_71650	IHMA87_05961	homolog_g5579
IHMA87_1	peak72	2	2217.63	21.88319	2445659	-173	2445432	2445852	+	IHMA87_02318	1					IHMA87_02318	homolog_g6817	-192	2445447	2445867	-	IHMA87_02317	1	oprQ	Function unknown	PA2760	PA14_28400	IHMA87_02317	homolog_g2824
IHMA87_1	peak134	1	2045.85	20.79492	4667515	-130	4667245	4667665	+	IHMA87_04381	2	exlB				IHMA87_04381	homolog_g7336
IHMA87_1	peak185	2	1877.96	19.619095	6419584	-138	6419322	6419742	+	IHMA87_06016	1		Inorganic ion transport and metabolism	PA5473	PA14_72230	IHMA87_06016	homolog_g5624	-245	6419319	6419739	-	IHMA87_06015	1		Signal transduction mechanisms	PA5472	PA14_72220	IHMA87_06015	homolog_g5623
IHMA87_1	peak158	2	1877.5	19.512905	5419437	-148	5419185	5419605	+	IHMA87_05087	1	hprA	Coenzyme transport and metabolism	PA4626	PA14_61210	IHMA87_05087	homolog_g4742	-172	5419245	5419665	-	IHMA87_05086	2		"Intracellular trafficking, secretion, and vesicular transport"	PA4625	PA14_61200	IHMA87_05086	homolog_g4741
IHMA87_1	peak92	2	1848.72	19.33488	3056199	-223	3055956	3056376	-	IHMA87_02837	1	ptxS	Transcription	PA2259	PA14_35370	IHMA87_02837	homolog_g2315	-353	3056152	3056572	+	IHMA87_02838	1	ptxR	Transcription	PA2258	PA14_35380	IHMA87_02838	homolog_g2314
IHMA87_1	peak80	1	1842.23	19.240905	2559379	-245	2559114	2559534	-	IHMA87_02434	1					IHMA87_02434	homolog_g6903
IHMA87_1	peak117	1	1689.55	18.125415	4262949	-93	4262836	4263256	-	IHMA87_03984	1	aprA	"Secondary metabolites biosynthesis, transport and catabolism"	PA1249	PA14_48060	IHMA87_03984	homolog_g1293
IHMA87_1	peak131	1	1674.93	18.08374	4584025	-109	4583896	4584316	-	IHMA87_04299	1					IHMA87_04299	homolog_g7318
IHMA87_1	peak56	1	1622.73	17.749865	1941674	-24	1941298	1941718	+	IHMA87_01810	2	sawR	Transcription	PA3133	PA14_23590	IHMA87_01810	homolog_g3211
IHMA87_1	peak71	3	1517.69	17.02167	2442895	-80	2442575	2442995	+	IHMA87_02314	1		Function unknown	PA2763	PA14_28370	IHMA87_02314	homolog_g2827	-401	2442896	2443316	+	IHMA87_02315	1		General function prediction only	PA2762	PA14_28380	IHMA87_02315	homolog_g2826	-192	2442683	2443103	-	IHMA87_02313	1					IHMA87_02313	homolog_g6816
IHMA87_1	peak98	2	1479.22	16.683880000000002	3342440	-50	3342370	3342790	-	IHMA87_03101	1		Function unknown	PA2017	PA14_38420	IHMA87_03101	homolog_g2072	-91	3342131	3342551	+	IHMA87_03102	5	liuR	Transcription	PA2016	PA14_38430	IHMA87_03102	homolog_g2071
IHMA87_1	peak172	1	1432.87	16.332230000000003	6087273	-74	6086947	6087367	+	IHMA87_05718	1	glpT	Carbohydrate transport and metabolism	PA5235	PA14_69130	IHMA87_05718	homolog_g5379
IHMA87_1	peak44	2	1393.12	16.04885	1783833	-92	1783721	1784141	-	IHMA87_01646	1	phoA	Inorganic ion transport and metabolism	PA3296	PA14_21410	IHMA87_01646	homolog_g3382	-112	1783545	1783965	+	IHMA87_01647	1		Nucleotide transport and metabolism	PA3295	PA14_21440	IHMA87_01647	homolog_g3381
IHMA87_1	peak102	1	1357.76	15.702525	3406610	-122	3406332	3406752	+	IHMA87_03161	1				PA14_35820	IHMA87_03161	homolog_g6115
IHMA87_1	peak163	2	1261.56	14.94701	5644947	-74	5644853	5645273	-	IHMA87_05319	1		General function prediction only	PA4832	PA14_63890	IHMA87_05319	homolog_g4966	-147	5644694	5645114	+	IHMA87_05320	1		General function prediction only	PA4833	PA14_63900	IHMA87_05320	homolog_g4967
IHMA87_1	peak127	1	1254.43	14.741535	4507844	-302	4507746	4508166	+	IHMA87_04224	1	mvfR	Transcription	PA1003	PA14_51340	IHMA87_04224	homolog_g1044
IHMA87_1	peak146	2	1211.23	14.04905	5164744	-83	5164641	5165061	-	IHMA87_04836	1					IHMA87_04836	homolog_g7384	-88	5164432	5164852	+	IHMA87_04837	2		Function unknown	PA4515	PA14_58580	IHMA87_04837	homolog_g4625
IHMA87_1	peak108	1	1202.86	14.44122	3714050	-42	3713692	3714112	+	IHMA87_03458	1		Function unknown	PA1747	PA14_41960	IHMA87_03458	homolog_g1796
IHMA87_1	peak93	1	1117.71	13.80437	3088315	-175	3088120	3088540	-	IHMA87_02865	11	pslA	Carbohydrate transport and metabolism	PA2231		IHMA87_02865	homolog_g2287
IHMA87_2	peak193	1	1005.69	12.890475	50757	-107	50464	50884	+	IHMA87_06168	2					IHMA87_06168	homolog_g7644
IHMA87_1	peak78	1	939.07	12.40296	2534601	-61	2534262	2534682	+	IHMA87_02421	1					IHMA87_02421	homolog_g6890
IHMA87_1	peak65	1	905.22	12.094259999999998	2250104	-79	2249783	2250203	+	IHMA87_02101	1		Function unknown	PA2864	PA14_27070	IHMA87_02101	homolog_g2936
IHMA87_1	peak96	2	786.76	11.07309	3136366	-116	3136230	3136650	-	IHMA87_02910	1					IHMA87_02910	homolog_g7021	-174	3136140	3136560	+	IHMA87_02911	1					IHMA87_02911	homolog_g7022
IHMA87_1	peak38	1	752.78	10.742885	1551278	-375	1550883	1551303	-	IHMA87_01430	1					IHMA87_01430	homolog_g6619
IHMA87_1	peak116	1	752.47	10.80715	4097243	-216	4097007	4097427	-	IHMA87_03821	1		Transcription	PA2696	PA14_29260	IHMA87_03821	homolog_g2758
IHMA87_1	peak86	2	704.07	10.348495	2769454	-182	2769236	2769656	+	IHMA87_02629	1	czcC	Cell wall/membrane/envelope biogenesis	PA2522	PA14_31970	IHMA87_02629	homolog_g2577	-331	2769103	2769523	-	IHMA87_02628	2	czcR	Signal transduction mechanisms	PA2523	PA14_31960	IHMA87_02628	homolog_g2578
IHMA87_1	peak63	2	659.44	9.92419	2185691	-154	2185445	2185865	+	IHMA87_02039	1					IHMA87_02039	homolog_g6691	-291	2185380	2185800	-	IHMA87_02038	1		Energy production and conversion	PA2936	PA14_26070	IHMA87_02038	homolog_g3008
IHMA87_1	peak138	1	639.06	9.758835	4823922	-98	4823620	4824040	+	IHMA87_04529	1		Lipid transport and metabolism	PA0730	PA14_54830	IHMA87_04529	homolog_g761
IHMA87_1	peak55	1	538.04	8.758305	1925332	-376	1925308	1925728	+	IHMA87_01793	1					IHMA87_01793	homolog_g6647
IHMA87_1	peak31	2	532.63	8.12211	1189412	-60	1189332	1189752	-	IHMA87_01106	1					IHMA87_01106	homolog_g6588	-86	1189098	1189518	+	IHMA87_01107	1					IHMA87_01107	homolog_g6589
IHMA87_1	peak119	1	517.52	8.584885	4333306	-27	4333259	4333679	-	IHMA87_04049	1		Function unknown	PA1168	PA14_49310	IHMA87_04049	homolog_g1212
IHMA87_1	peak113	2	515.67	8.59745	4021532	-76	4021436	4021856	-	IHMA87_03753	1		Function unknown	PA1424	PA14_46020	IHMA87_03753	homolog_g1470	-151	4021283	4021703	+	IHMA87_03754	1	bdlA	Cell motility	PA1423	PA14_46030	IHMA87_03754	homolog_g1469
IHMA87_1	peak181	1	512.33	8.504615000000001	6338654	-189	6338445	6338865	-	IHMA87_05944	1		Function unknown	PA5412	PA14_71430	IHMA87_05944	homolog_g5562
IHMA87_2	peak200	1	498.27	8.41114	184178	-98	184060	184480	-	IHMA87_06318	1					IHMA87_06318	homolog_g7794
IHMA87_1	peak170	1	485.25	8.316115	5924610	-374	5924216	5924636	-	IHMA87_05560	2	opgG	Inorganic ion transport and metabolism	PA5078	PA14_67090	IHMA87_05560	homolog_g5214
IHMA87_1	peak129	2	447.1	7.922130000000001	4545419	-34	4545365	4545785	-	IHMA87_04251	1					IHMA87_04251	homolog_g7300	-208	4545227	4545647	+	IHMA87_04252	1					IHMA87_04252	homolog_g7301
IHMA87_2	peak191	2	446.32	7.84592	18445	-4	18421	18841	-	IHMA87_06134	2					IHMA87_06134	homolog_g7610	-159	18204	18624	+	IHMA87_06135	1					IHMA87_06135	homolog_g7611
IHMA87_1	peak162	1	443.96	7.89138	5538274	-107	5537981	5538401	+	IHMA87_05206	3	panB	Coenzyme transport and metabolism	PA4729	PA14_62580	IHMA87_05206	homolog_g4859
IHMA87_1	peak133	2	442.15	7.860925	4664419	-108	4664291	4664711	-	IHMA87_04378	1		Transcription	PA0876	PA14_52930	IHMA87_04378	homolog_g911	-111	4664130	4664550	+	IHMA87_04379	1		Function unknown	PA0875	PA14_52940	IHMA87_04379	homolog_g910
IHMA87_1	peak9	2	419.26	7.648474999999999	359929	-94	359815	360235	-	IHMA87_00324	1	glpQ	Energy production and conversion	PA0347	PA14_04550	IHMA87_00324	homolog_g363	-117	359646	360066	+	IHMA87_00325	2		Function unknown	PA0348	PA14_04560	IHMA87_00325	homolog_g364
IHMA87_1	peak157	1	400.65	7.42258	5363818	-81	5363717	5364137	-	IHMA87_05048	1	gdhA	Amino acid transport and metabolism	PA4588	PA14_60710	IHMA87_05048	homolog_g4704
IHMA87_1	peak52	1	399.98	7.389494999999999	1898261	-155	1898086	1898506	-	IHMA87_01769	1		Signal transduction mechanisms	PA3177	PA14_23130	IHMA87_01769	homolog_g3260
IHMA87_1	peak128	1	373.9	7.0469100000000005	4544230	-73	4544137	4544557	-	IHMA87_04250	1					IHMA87_04250	homolog_g7299
IHMA87_1	peak188	2	367.74	7.06995	6476899	-29	6476528	6476948	+	IHMA87_06068	1		"Secondary metabolites biosynthesis, transport and catabolism"	PA5524	PA14_72880	IHMA87_06068	homolog_g5676	-87	6476792	6477212	-	IHMA87_06067	2		Coenzyme transport and metabolism	PA5523	PA14_72870	IHMA87_06067	homolog_g5675
IHMA87_1	peak61	1	345.34	6.84633	2108580	-198	2108378	2108798	+	IHMA87_01958	1		Function unknown	PA3009	PA14_25140	IHMA87_01958	homolog_g3083
IHMA87_1	peak5	1	341.92	6.802835	193195	-309	193104	193524	+	IHMA87_00166	1		Cell wall/membrane/envelope biogenesis	PA0165	PA14_02060	IHMA87_00166	homolog_g177
IHMA87_1	peak140	1	327.91	6.65911	4847793	-234	4847539	4847959	-	IHMA87_04554	1		Function unknown	PA0691	PA14_55390	IHMA87_04554	homolog_g717
IHMA87_1	peak4	1	292.62	6.21853	147982	-241	147721	148141	-	IHMA87_00126	1		Transcription	PA0123	PA14_01500	IHMA87_00126	homolog_g135
IHMA87_1	peak33	1	286.23	6.16425	1287219	-129	1286948	1287368	+	IHMA87_01192	1		Function unknown	PA3762	PA14_15770	IHMA87_01192	homolog_g3856
IHMA87_1	peak103	2	285.47	6.113105000000001	3431126	-117	3430989	3431409	-	IHMA87_03182	1					IHMA87_03182	homolog_g7069	-306	3431032	3431452	+	IHMA87_03183	1					IHMA87_03183	homolog_g7070
IHMA87_1	peak104	1	217.07	5.300974999999999	3475250	-88	3475142	3475562	-	IHMA87_03219	1	phzA2	General function prediction only	PA1899	PA14_39970	IHMA87_03219	homolog_g1954
IHMA87_1	peak30	1	208.94	5.241350000000001	1176424	-57	1176081	1176501	+	IHMA87_01091	1		Signal transduction mechanisms	PA3858	PA14_14100	IHMA87_01091	homolog_g3953
IHMA87_1	peak15	1	161.03	4.552425	596909	-181	596708	597128	-	IHMA87_00554	1					IHMA87_00554	homolog_g6502
IHMA87_1	peak135	2	152.95	4.467795000000001	4676131	-104	4676007	4676427	-	IHMA87_04383	1	phhR	Transcription	PA0873	PA14_52980	IHMA87_04383	homolog_g908	-181	4675912	4676332	+	IHMA87_04384	3	phhA	Amino acid transport and metabolism	PA0872	PA14_52990	IHMA87_04384	homolog_g907
IHMA87_1	peak165	1	146.47	4.38651	5663012	-107	5662719	5663139	+	IHMA87_05334	3	aroQ1	Amino acid transport and metabolism	PA4846	PA14_64090	IHMA87_05334	homolog_g4980
IHMA87_1	peak111	2	144.77	4.305350000000001	3932425	-138	3932267	3932687	-	IHMA87_03668	1		General function prediction only	PA1503	PA14_44990	IHMA87_03668	homolog_g1549	-191	3932216	3932636	+	IHMA87_03669	3	gcl	General function prediction only	PA1502	PA14_45000	IHMA87_03669	homolog_g1548
IHMA87_1	peak174	1	135.01	4.100695	6141258	-2	6141236	6141656	-	IHMA87_05772	1					IHMA87_05772	homolog_g7515
IHMA87_1	peak166	1	133.03	4.20274	5700679	-82	5700577	5700997	-	IHMA87_05373	1		Function unknown	PA4884	PA14_64560	IHMA87_05373	homolog_g5018
IHMA87_1	peak6	1	131.22	4.1746	201265	-134	201111	201531	-	IHMA87_00173	2		Transcription	PA0172	PA14_02150	IHMA87_00173	homolog_g184
IHMA87_1	peak60	1	130.6	4.13197	2068788	-209	2068559	2068979	-	IHMA87_01921	2					IHMA87_01921	homolog_g6672
IHMA87_1	peak110	2	125.52	4.05443	3861208	-133	3861055	3861475	-	IHMA87_03602	1		Transcription	PA1570	PA14_44180	IHMA87_03602	homolog_g1619	-232	3861040	3861460	+	IHMA87_03603	1		Carbohydrate transport and metabolism	PA1569	PA14_44190	IHMA87_03603	homolog_g1618
IHMA87_1	peak70	1	125.18	4.061845	2415449	-201	2415250	2415670	+	IHMA87_02279	1					IHMA87_02279	homolog_g6802
IHMA87_1	peak125	2	121.74	4.01965	4373650	-68	4373318	4373738	+	IHMA87_04089	1		Cell wall/membrane/envelope biogenesis	PA1115	PA14_49940	IHMA87_04089	homolog_g1159	-184	4373446	4373866	-	IHMA87_04088	1		Function unknown	PA1116	PA14_49930	IHMA87_04088	homolog_g1160
IHMA87_1	peak11	2	120.06	3.996265	509579	-121	509438	509858	-	IHMA87_00461	1	glcB	Energy production and conversion	PA0482	PA14_06290	IHMA87_00461	homolog_g501	-186	509365	509785	+	IHMA87_00462	1		Transcription	PA0483	PA14_06300	IHMA87_00462	homolog_g502
IHMA87_1	peak41	1	119.72	4.005005	1601612	-211	1601423	1601843	+	IHMA87_01473	2	rhlR	Transcription	PA3477	PA14_19120	IHMA87_01473	homolog_g3568
IHMA87_1	peak81	2	107.42	3.7339	2662061	-12	2662029	2662449	-	IHMA87_02524	1					IHMA87_02524	homolog_g6917	-94	2661755	2662175	+	IHMA87_02525	1					IHMA87_02525	homolog_g6918
IHMA87_1	peak124	1	102.09	3.69666	4354097	-17	4354060	4354480	-	IHMA87_04067	2	pys2	Function unknown	PA1150		IHMA87_04067	homolog_g1194
IHMA87_1	peak90	2	98.48	3.645955	2903419	-76	2903323	2903743	-	IHMA87_02725	1					IHMA87_02725	homolog_g6976	-173	2903192	2903612	+	IHMA87_02726	1					IHMA87_02726	homolog_g6977
IHMA87_1	peak25	2	98.0	3.65149	960507	-82	960189	960609	+	IHMA87_00900	1				PA14_11730	IHMA87_00900	homolog_g5895	-112	960375	960795	-	IHMA87_00899	2		Function unknown	PA4029	PA14_11720	IHMA87_00899	homolog_g4125
IHMA87_1	peak186	1	96.69	3.62744	6456669	-54	6456323	6456743	+	IHMA87_06050	4		Transcription	PA5506	PA14_72650	IHMA87_06050	homolog_g5658
IHMA87_1	peak76	1	92.8	3.566675	2506600	-102	2506302	2506722	+	IHMA87_02390	1					IHMA87_02390	homolog_g6860
IHMA87_1	peak7	2	88.59	3.479795	244695	-48	244343	244763	+	IHMA87_00215	1	erfA	Function unknown	PA0225	PA14_02750	IHMA87_00215	homolog_g238	-106	244569	244989	-	IHMA87_00214	1	ergA	Carbohydrate transport and metabolism	PA0224	PA14_02740	IHMA87_00214	homolog_g237
IHMA87_1	peak153	1	84.49	3.411975	5285407	-148	5285155	5285575	+	IHMA87_04972	1				PA14_59850	IHMA87_04972	homolog_g6350
IHMA87_1	peak100	2	83.44	3.4122900000000005	3365831	-45	3365476	3365896	+	IHMA87_03123	1	dhcR	Transcription	PA1998	PA14_38680	IHMA87_03123	homolog_g2053	-87	3365724	3366144	-	IHMA87_03122	3	dhcA	Lipid transport and metabolism	PA1999	PA14_38660	IHMA87_03122	homolog_g2054
IHMA87_1	peak99	1	77.72	3.2952950000000003	3359510	-12	3359122	3359542	+	IHMA87_03116	1					IHMA87_03116	homolog_g7061
IHMA87_1	peak28	1	74.18	3.24395	1071547	-139	1071388	1071808	-	IHMA87_01006	1		"Replication, recombination and repair"	PA3940	PA14_12900	IHMA87_01006	homolog_g4036
IHMA87_2	peak196	2	62.17	3.02584	91960	-41	91601	92021	+	IHMA87_06211	2					IHMA87_06211	homolog_g7687	-90	91850	92270	-	IHMA87_06210	1					IHMA87_06210	homolog_g7686
IHMA87_1	peak171	1	58.07	2.92472	6016643	-335	6016578	6016998	+	IHMA87_05651	4	arcD	Amino acid transport and metabolism	PA5170	PA14_68300	IHMA87_05651	homolog_g5309
IHMA87_1	peak91	1	53.73	2.850625	3050626	-24	3050582	3051002	-	IHMA87_02832	3		Function unknown	PA2264	PA14_35300	IHMA87_02832	homolog_g2320
IHMA87_1	peak29	1	41.65	2.594475	1072119	-104	1071823	1072243	+	IHMA87_01007	3		Inorganic ion transport and metabolism	PA3938	PA14_12920	IHMA87_01007	homolog_g4034
IHMA87_1	peak19	1	41.55	2.592675	688807	-101	688508	688928	+	IHMA87_00645	1					IHMA87_00645	homolog_g6519
