## Supplementary Dataset 2 for "Determination of the Two-Component Systems regulatory network reveals core and accessory regulations across *Pseudomonas aeruginosa* lineages": CS48_PhoB-PA14_70750_PA14.tab

chrom	peakID	number_of_putative_targets	log(qvalue)	fold_enrichment	summit_position	dist_to_ATG_target1	prom_start_1	prom_end_1	strand_1	first_gene_ID_1	number_of_genes_in_operon_1	name_1	COG_1	PAO1_ID_1	PA14_ID_1	IHMA87_ID_1	homolog_group_1	putative_target_2
refseq|NC_008463.1|chromosome	peak167	2	7913.56	40.68919	6299642	-49	6299573	6299993	-	PA14_70740	1		Function unknown	PA5359	PA14_70740	IHMA87_05885	homolog_g5504	-56	6299298	6299718	+	PA14_70750	2	phoB	Signal transduction mechanisms	PA5360	PA14_70750	IHMA87_05886	homolog_g5505
refseq|NC_008463.1|chromosome	peak136	2	6569.45	36.42728	5042224	-87	5042117	5042537	-	PA14_56550	1		Lipid transport and metabolism	PA4349	PA14_56550	IHMA87_04664	homolog_g4456	-116	5041940	5042360	+	PA14_56560	2		General function prediction only	PA4350	PA14_56560	IHMA87_04665	homolog_g4457
refseq|NC_008463.1|chromosome	peak35	2	6343.08	35.480284999999995	1748187	-102	1747889	1748309	+	PA14_20300	13	phnC	Inorganic ion transport and metabolism	PA3384	PA14_20300	IHMA87_01558	homolog_g3474	-259	1747908	1748328	-	PA14_20290	1	amrZ	Function unknown	PA3385	PA14_20290	IHMA87_01557	homolog_g3475
refseq|NC_008463.1|chromosome	peak81	2	5947.7	33.88655	2908508	-61	2908169	2908589	+	PA14_33240	1		Function unknown	PA2428	PA14_33240	IHMA87_02720	homolog_g2483	-201	2908287	2908707	-	PA14_33230	1		Function unknown	PA2429	PA14_33230	IHMA87_02719	homolog_g2484
refseq|NC_008463.1|chromosome	peak58	2	5857.36	33.496425	2084845	-23	2084468	2084888	+	PA14_23990	9	xcpR	Cell motility	PA3103	PA14_23990	IHMA87_01842	homolog_g3181	-197	2084628	2085048	-	PA14_23980	2	xcpP	Function unknown	PA3104	PA14_23980	IHMA87_01841	homolog_g3182
refseq|NC_008463.1|chromosome	peak68	2	5667.27	32.733395	2415393	-61	2415312	2415732	-	PA14_27890	2		General function prediction only	PA2803	PA14_27890	IHMA87_02268	homolog_g2870	-73	2415066	2415486	+	PA14_27900	1		Transcription	PA2802	PA14_27900	IHMA87_02269	homolog_g2869
refseq|NC_008463.1|chromosome	peak86	1	5571.41	15.46309	3176625	-10	3176595	3177015	-	PA14_35720	1				PA14_35720		homolog_g6105
refseq|NC_008463.1|chromosome	peak169	1	5011.72	29.919070000000005	6312184	-82	6312082	6312502	-	PA14_70860	1	pstS	Inorganic ion transport and metabolism	PA5369	PA14_70860	IHMA87_05895	homolog_g5514
refseq|NC_008463.1|chromosome	peak10	1	4834.84	26.17497	638094	-354	637720	638140	-	PA14_07430	1		Function unknown	PA0572	PA14_07430	IHMA87_00549	homolog_g592
refseq|NC_008463.1|chromosome	peak41	1	4426.12	27.391415	1902141	-17	1902104	1902524	-	PA14_21870	1		General function prediction only	PA3258	PA14_21870	IHMA87_01686	homolog_g3341
refseq|NC_008463.1|chromosome	peak158	1	4398.56	27.29471	5708376	-61	5708037	5708457	+	PA14_64060	1		Signal transduction mechanisms	PA4844	PA14_64060	IHMA87_05332	homolog_g4978
refseq|NC_008463.1|chromosome	peak40	1	4388.32	27.2227	1874534	-141	1874275	1874695	+	PA14_21620	1	oprP	Inorganic ion transport and metabolism	PA3279	PA14_21620	IHMA87_01660	homolog_g3365
refseq|NC_008463.1|chromosome	peak130	1	4362.05	27.118740000000003	4774107	-64	4773771	4774191	+	PA14_53840	1		Function unknown	PA0805	PA14_53840	IHMA87_04449	homolog_g836
refseq|NC_008463.1|chromosome	peak119	3	4300.83	24.779735	4587613	-4	4587589	4588009	-	PA14_51610	1		Function unknown	PA0980	PA14_51610		homolog_g1021	-228	4587441	4587861	+	PA14_51620	2				PA14_51620		homolog_g6216	-325	4587268	4587688	-	PA14_51600	1		Function unknown	PA0981	PA14_51600	IHMA87_04985	homolog_g1022
refseq|NC_008463.1|chromosome	peak168	1	4259.27	26.22957	6310988	-280	6310688	6311108	-	PA14_70850	4	pstC	General function prediction only	PA5368	PA14_70850	IHMA87_05894	homolog_g5513
refseq|NC_008463.1|chromosome	peak17	1	4165.41	25.63772	1138106	-95	1137991	1138411	-	PA14_13210	1				PA14_13210		homolog_g5899
refseq|NC_008463.1|chromosome	peak120	2	3496.53	23.207655000000003	4605942	-240	4605682	4606102	-	PA14_51860	1		Carbohydrate transport and metabolism	PA0959	PA14_51860		homolog_g999	-278	4605820	4606240	+	PA14_51880	1	oprD	Function unknown	PA0958	PA14_51880		homolog_g998
refseq|NC_008463.1|chromosome	peak166	2	3485.1	22.385475	6177891	-51	6177820	6178240	-	PA14_69240	2	hemB	Coenzyme transport and metabolism	PA5243	PA14_69240	IHMA87_05727	homolog_g5387	-193	6177684	6178104	+	PA14_69250	1		Function unknown	PA5244	PA14_69250	IHMA87_05728	homolog_g5388
refseq|NC_008463.1|chromosome	peak98	1	3412.47	22.849070000000005	3894861	-53	3894788	3895208	-	PA14_43730	1		Function unknown	PA1606	PA14_43730	IHMA87_03563	homolog_g1655
refseq|NC_008463.1|chromosome	peak13	1	3260.17	21.30751	813362	-227	813115	813535	-	PA14_09480	2	phzA1	General function prediction only	PA4210	PA14_09480		homolog_g4306
refseq|NC_008463.1|chromosome	peak32	1	3122.56	21.466990000000003	1621297	15	1620882	1621302	+	PA14_18810	2		Function unknown	PA3519	PA14_18810	IHMA87_01452	homolog_g3610
refseq|NC_008463.1|chromosome	peak88	2	3066.9	21.19152	3427301	-92	3426993	3427413	+	PA14_38430	5	liuR	Transcription	PA2016	PA14_38430	IHMA87_03102	homolog_g2071	-101	3427180	3427600	-	PA14_38420	1		Function unknown	PA2017	PA14_38420	IHMA87_03101	homolog_g2072
refseq|NC_008463.1|chromosome	peak126	1	2986.46	20.83545	4733027	-49	4732676	4733096	+	PA14_53380	1		Cell wall/membrane/envelope biogenesis	PA0842	PA14_53380	IHMA87_04414	homolog_g876
refseq|NC_008463.1|chromosome	peak39	1	2766.77	19.74585	1872752	-148	1872500	1872920	+	PA14_21610	1	oprO	Inorganic ion transport and metabolism	PA3280	PA14_21610	IHMA87_01659	homolog_g3366
refseq|NC_008463.1|chromosome	peak61	2	2733.0	19.594845	2155142	-190	2154932	2155352	-	PA14_24650	1	rmf	"Translation, ribosomal structure and biogenesis"	PA3049	PA14_24650	IHMA87_01897	homolog_g3124	-272	2155014	2155434	+	PA14_24665	2				PA14_24665		homolog_g5998
refseq|NC_008463.1|chromosome	peak26	1	2732.46	19.600295	1342818	-107	1342525	1342945	+	PA14_15770	1		Function unknown	PA3762	PA14_15770	IHMA87_01192	homolog_g3856
refseq|NC_008463.1|chromosome	peak75	1	2670.75	19.05691	2715829	-333	2715476	2715896	-	PA14_31230	1				PA14_31230		homolog_g6076
refseq|NC_008463.1|chromosome	peak42	2	2661.2	19.26046	1910849	-123	1910572	1910992	+	PA14_21970	1		Transcription	PA3249	PA14_21970	IHMA87_01695	homolog_g3332	-241	1910588	1911008	-	PA14_21960	1		Inorganic ion transport and metabolism	PA3250	PA14_21960	IHMA87_01694	homolog_g3333
refseq|NC_008463.1|chromosome	peak77	2	2609.63	18.983385	2783873	-168	2783641	2784061	+	PA14_31970	1	czcC	Cell wall/membrane/envelope biogenesis	PA2522	PA14_31970	IHMA87_02629	homolog_g2577	-345	2783508	2783928	-	PA14_31960	2	czcR	Signal transduction mechanisms	PA2523	PA14_31960	IHMA87_02628	homolog_g2578
refseq|NC_008463.1|chromosome	peak152	2	2343.41	17.64589	5465027	-148	5464775	5465195	+	PA14_61210	1	hprA	Coenzyme transport and metabolism	PA4626	PA14_61210	IHMA87_05087	homolog_g4742	-173	5464834	5465254	-	PA14_61200	2		"Intracellular trafficking, secretion, and vesicular transport"	PA4625	PA14_61200	IHMA87_05086	homolog_g4741
refseq|NC_008463.1|chromosome	peak93	1	2292.66	17.37046	3561878	-146	3561712	3562132	-	PA14_39970	2	phzA2	General function prediction only	PA1899	PA14_39970	IHMA87_03219	homolog_g1954
refseq|NC_008463.1|chromosome	peak47	2	2268.77	17.29329	1964953	-64	1964617	1965037	+	PA14_22590	2		Function unknown	PA3219	PA14_22590	IHMA87_01725	homolog_g3302	-83	1964850	1965270	-	PA14_22580	1		Transcription	PA3220	PA14_22580	IHMA87_01724	homolog_g3303
refseq|NC_008463.1|chromosome	peak174	1	2225.32	17.066315000000003	6394054	-66	6393968	6394388	-	PA14_71760	1				PA14_71760	IHMA87_05970	homolog_g6409
refseq|NC_008463.1|chromosome	peak94	1	2143.26	16.649500000000003	3597151	-63	3596814	3597234	+	PA14_40270	1		Inorganic ion transport and metabolism	PA1873	PA14_40270		homolog_g1928
refseq|NC_008463.1|chromosome	peak38	2	2131.32	16.58805	1857794	-91	1857683	1858103	-	PA14_21410	1	phoA	Inorganic ion transport and metabolism	PA3296	PA14_21410	IHMA87_01646	homolog_g3382	-114	1857508	1857928	+	PA14_21440	1		Nucleotide transport and metabolism	PA3295	PA14_21440	IHMA87_01647	homolog_g3381
refseq|NC_008463.1|chromosome	peak175	2	2008.28	15.946775	6435009	-129	6434738	6435158	+	PA14_72230	1		Inorganic ion transport and metabolism	PA5473	PA14_72230	IHMA87_06016	homolog_g5624	-225	6434764	6435184	-	PA14_72220	1		Signal transduction mechanisms	PA5472	PA14_72220	IHMA87_06015	homolog_g5623
refseq|NC_008463.1|chromosome	peak76	1	1932.68	15.54504	2748466	-52	2748394	2748814	-	PA14_31620	1		Inorganic ion transport and metabolism	PA2548	PA14_31620	IHMA87_02602	homolog_g2603
refseq|NC_008463.1|chromosome	peak3	1	1902.23	15.365240000000002	187663	-317	187580	188000	+	PA14_02060	1		Cell wall/membrane/envelope biogenesis	PA0165	PA14_02060	IHMA87_00166	homolog_g177
refseq|NC_008463.1|chromosome	peak87	2	1759.08	14.608185	3420574	-67	3420487	3420907	-	PA14_38360	2		Cell wall/membrane/envelope biogenesis	PA2022	PA14_38360	IHMA87_03095	homolog_g2077	-85	3420259	3420679	+	PA14_38370	1		Function unknown	PA2021	PA14_38370	IHMA87_03096	homolog_g2076
refseq|NC_008463.1|chromosome	peak64	1	1652.11	14.025105	2243976	-185	2243761	2244181	+	PA14_25670	6	acpP	"Secondary metabolites biosynthesis, transport and catabolism"	PA2966	PA14_25670	IHMA87_02003	homolog_g3040
refseq|NC_008463.1|chromosome	peak165	1	1603.49	13.74366	6165054	-69	6164723	6165143	+	PA14_69130	1	glpT	Carbohydrate transport and metabolism	PA5235	PA14_69130	IHMA87_05718	homolog_g5379
refseq|NC_008463.1|chromosome	peak62	1	1564.0	13.541335	2168739	-66	2168653	2169073	-	PA14_24790	1	opdQ	Function unknown	PA3038	PA14_24790	IHMA87_01910	homolog_g3113
refseq|NC_008463.1|chromosome	peak24	1	1557.7	13.50743	1243840	-100	1243540	1243960	+	PA14_14540	2				PA14_14540		homolog_g5912
refseq|NC_008463.1|chromosome	peak157	2	1492.08	13.12785	5694606	-98	5694488	5694908	-	PA14_63890	1		General function prediction only	PA4832	PA14_63890	IHMA87_05319	homolog_g4966	-133	5694339	5694759	+	PA14_63900	1		General function prediction only	PA4833	PA14_63900	IHMA87_05320	homolog_g4967
refseq|NC_008463.1|chromosome	peak69	2	1185.68	11.35693	2451311	-77	2450988	2451408	+	PA14_28370	1		Function unknown	PA2763	PA14_28370	IHMA87_02314	homolog_g2827	-398	2451309	2451729	+	PA14_28380	1		General function prediction only	PA2762	PA14_28380	IHMA87_02315	homolog_g2826
refseq|NC_008463.1|chromosome	peak2	1	1019.93	8.836415	64347	-318	64265	64685	+	PA14_00640	1	phzH	Amino acid transport and metabolism	PA0051	PA14_00640		homolog_g63
refseq|NC_008463.1|chromosome	peak95	1	965.35	9.98489	3745449	-51	3745100	3745520	+	PA14_41960	1		Function unknown	PA1747	PA14_41960	IHMA87_03458	homolog_g1796
refseq|NC_008463.1|chromosome	peak173	2	899.38	9.58406	6382098	-85	6381783	6382203	+	PA14_71650	1	aspA	Amino acid transport and metabolism	PA5429	PA14_71650	IHMA87_05961	homolog_g5579	-91	6381987	6382407	-	PA14_71640	1		Transcription	PA5428	PA14_71640	IHMA87_05960	homolog_g5578
refseq|NC_008463.1|chromosome	peak117	1	889.32	8.806445	4562513	-324	4562437	4562857	+	PA14_51340	1	mvfR	Transcription	PA1003	PA14_51340	IHMA87_04224	homolog_g1044
refseq|NC_008463.1|chromosome	peak18	2	839.4	9.196025	1138661	-59	1138582	1139002	-	PA14_13220	1				PA14_13220		homolog_g5900	-159	1138420	1138840	+	PA14_13230	5	moaC	Coenzyme transport and metabolism	PA3918	PA14_13230	IHMA87_01027	homolog_g4014
refseq|NC_008463.1|chromosome	peak23	1	827.77	8.925740000000001	1231209	2	1230807	1231227	+	PA14_14430	1		Function unknown	PA3835	PA14_14430	IHMA87_01118	homolog_g3930
refseq|NC_008463.1|chromosome	peak105	2	823.75	9.089455	4094420	-75	4094325	4094745	-	PA14_46020	1		Function unknown	PA1424	PA14_46020	IHMA87_03753	homolog_g1470	-219	4094239	4094659	+	PA14_46030	1	bdlA	Cell motility	PA1423	PA14_46030	IHMA87_03754	homolog_g1469
refseq|NC_008463.1|chromosome	peak14	2	783.02	8.816705	1015392	-79	1015071	1015491	+	PA14_11730	1				PA14_11730	IHMA87_00900	homolog_g5895	-115	1015257	1015677	-	PA14_11720	2		Function unknown	PA4029	PA14_11720	IHMA87_00899	homolog_g4125
refseq|NC_008463.1|chromosome	peak176	2	771.98	8.74226	6490527	-20	6490147	6490567	+	PA14_72880	2		"Secondary metabolites biosynthesis, transport and catabolism"	PA5524	PA14_72880	IHMA87_06068	homolog_g5676	-138	6490369	6490789	-	PA14_72870	2		Coenzyme transport and metabolism	PA5523	PA14_72870	IHMA87_06067	homolog_g5675
refseq|NC_008463.1|chromosome	peak139	2	767.77	8.288125	5219696	-105	5219401	5219821	+	PA14_58580	2		Function unknown	PA4515	PA14_58580	IHMA87_04837	homolog_g4625	-113	5219563	5219983	-	PA14_58570	1		Inorganic ion transport and metabolism	PA4514	PA14_58570		homolog_g4624
refseq|NC_008463.1|chromosome	peak103	2	716.78	8.340685	4011953	-144	4011789	4012209	-	PA14_44990	1		General function prediction only	PA1503	PA14_44990	IHMA87_03668	homolog_g1549	-185	4011738	4012158	+	PA14_45000	3	gcl	General function prediction only	PA1502	PA14_45000	IHMA87_03669	homolog_g1548
refseq|NC_008463.1|chromosome	peak131	1	588.14	7.466355	4859011	-99	4858710	4859130	+	PA14_54830	1		Lipid transport and metabolism	PA0730	PA14_54830	IHMA87_04529	homolog_g761
refseq|NC_008463.1|chromosome	peak162	1	540.83	6.98854	5890928	4	5890912	5891332	-	PA14_66120	1		Function unknown	PA5001	PA14_66120	IHMA87_05485	homolog_g5137
refseq|NC_008463.1|chromosome	peak90	1	527.7	7.024825	3504944	-40	3504884	3505304	-	PA14_39360	1		Signal transduction mechanisms	PA1945	PA14_39360		homolog_g2000
refseq|NC_008463.1|chromosome	peak70	2	471.69	6.595095000000001	2454094	-172	2453866	2454286	+	PA14_28410	1		Function unknown	PA2759	PA14_28410		homolog_g2823	-193	2453881	2454301	-	PA14_28400	1	oprQ	Function unknown	PA2760	PA14_28400	IHMA87_02317	homolog_g2824
refseq|NC_008463.1|chromosome	peak101	1	470.79	6.59406	3943425	-151	3943176	3943596	+	PA14_44300	1	aer	Signal transduction mechanisms	PA1561	PA14_44300	IHMA87_03612	homolog_g1610
refseq|NC_008463.1|chromosome	peak151	1	450.19	6.430505	5411282	-60	5411202	5411622	-	PA14_60710	1	gdhA	Amino acid transport and metabolism	PA4588	PA14_60710	IHMA87_05048	homolog_g4704
refseq|NC_008463.1|chromosome	peak7	2	396.67	6.006965	405139	-82	405037	405457	-	PA14_04550	1	glpQ	Energy production and conversion	PA0347	PA14_04550	IHMA87_00324	homolog_g363	-128	404867	405287	+	PA14_04560	2		Function unknown	PA0348	PA14_04560	IHMA87_00325	homolog_g364
refseq|NC_008463.1|chromosome	peak123	2	376.56	5.84313	4693305	-100	4693005	4693425	+	PA14_52940	1		Function unknown	PA0875	PA14_52940	IHMA87_04379	homolog_g910	-120	4693165	4693585	-	PA14_52930	1		Transcription	PA0876	PA14_52930	IHMA87_04378	homolog_g911
refseq|NC_008463.1|chromosome	peak146	1	366.55	5.76295	5327597	-356	5327553	5327973	+	PA14_59820	2				PA14_59820		homolog_g6346
refseq|NC_008463.1|chromosome	peak155	1	339.16	5.53185	5583288	-106	5582994	5583414	+	PA14_62580	3	panB	Coenzyme transport and metabolism	PA4729	PA14_62580	IHMA87_05206	homolog_g4859
refseq|NC_008463.1|chromosome	peak132	1	328.59	5.44361	4917746	-239	4917487	4917907	-	PA14_55390	1		Function unknown	PA0691	PA14_55390	IHMA87_04554	homolog_g717
refseq|NC_008463.1|chromosome	peak57	1	325.58	5.4139800000000005	2053693	-30	2053323	2053743	+	PA14_23590	2	sawR	Transcription	PA3133	PA14_23590	IHMA87_01810	homolog_g3211
refseq|NC_008463.1|chromosome	peak100	2	322.93	5.390395	3932088	-151	3931917	3932337	-	PA14_44180	1		Transcription	PA1570	PA14_44180	IHMA87_03602	homolog_g1619	-227	3931915	3932335	+	PA14_44190	1		Carbohydrate transport and metabolism	PA1569	PA14_44190	IHMA87_03603	homolog_g1618
refseq|NC_008463.1|chromosome	peak110	1	294.45	4.94003	4279159	-195	4278944	4279364	-	PA14_48060	1	aprA	"Secondary metabolites biosynthesis, transport and catabolism"	PA1249	PA14_48060	IHMA87_03984	homolog_g1293
refseq|NC_008463.1|chromosome	peak30	1	286.68	5.067845	1578528	-259	1578249	1578669	-	PA14_18370	8	arnB	Cell wall/membrane/envelope biogenesis	PA3552	PA14_18370		homolog_g3644
refseq|NC_008463.1|chromosome	peak1	1	281.72	4.93951	54302	-275	54177	54597	+	PA14_00520	1				PA14_00520		homolog_g5841
refseq|NC_008463.1|chromosome	peak147	1	269.71	4.78755	5330128	-98	5329826	5330246	+	PA14_59840	1				PA14_59840	IHMA87_04971	homolog_g6348
refseq|NC_008463.1|chromosome	peak161	2	259.12	4.82424	5751743	-65	5751408	5751828	+	PA14_64570	2	irlR	Signal transduction mechanisms	PA4885	PA14_64570	IHMA87_05374	homolog_g5019	-73	5751650	5752070	-	PA14_64560	1		Function unknown	PA4884	PA14_64560	IHMA87_05373	homolog_g5018
refseq|NC_008463.1|chromosome	peak128	1	257.21	4.54257	4753851	-339	4753790	4754210	+	PA14_53610	1				PA14_53610		homolog_g6229
refseq|NC_008463.1|chromosome	peak55	1	247.29	4.574635	2034042	-147	2033789	2034209	+	PA14_23420	2				PA14_23420		homolog_g5992
refseq|NC_008463.1|chromosome	peak29	2	223.06	4.48405	1545300	-96	1545184	1545604	-	PA14_17980	2	glpF	Carbohydrate transport and metabolism	PA3581	PA14_17980	IHMA87_01390	homolog_g3674	-169	1545069	1545489	+	PA14_17990	1		Function unknown	PA3580	PA14_17990	IHMA87_01391	homolog_g3673
refseq|NC_008463.1|chromosome	peak67	2	217.76	4.433335	2373567	-83	2373464	2373884	-	PA14_27360	1		Lipid transport and metabolism	PA2841	PA14_27360	IHMA87_02126	homolog_g2911	-228	2373395	2373815	+	PA14_27370	1		"Replication, recombination and repair"	PA2840	PA14_27370	IHMA87_02127	homolog_g2910
refseq|NC_008463.1|chromosome	peak28	2	217.08	4.42609	1538472	-93	1538165	1538585	+	PA14_17910	1		General function prediction only	PA3586	PA14_17910	IHMA87_01385	homolog_g3679	-206	1538246	1538666	-	PA14_17900	1	metR	Transcription	PA3587	PA14_17900	IHMA87_01383	homolog_g3680
refseq|NC_008463.1|chromosome	peak96	1	202.67	4.2834900000000005	3756025	-201	3755804	3756224	-	PA14_42090	2		Lipid transport and metabolism	PA1736	PA14_42090	IHMA87_03466	homolog_g1785
refseq|NC_008463.1|chromosome	peak8	1	200.8	4.03915	464422	-300	464102	464522	-	PA14_05310	1	gshB	"Translation, ribosomal structure and biogenesis"	PA0407	PA14_05310	IHMA87_00386	homolog_g423
refseq|NC_008463.1|chromosome	peak49	1	166.49	3.90742	2026780	-66	2026446	2026866	+	PA14_23360	1				PA14_23360		homolog_g5986
refseq|NC_008463.1|chromosome	peak74	1	164.56	3.888135	2637845	-151	2637596	2638016	+	PA14_30460	4		Energy production and conversion	PA2600	PA14_30460		homolog_g2660
refseq|NC_008463.1|chromosome	peak99	2	150.28	3.73568	3927686	11	3927677	3928097	-	PA14_44120	1		Lipid transport and metabolism	PA1576	PA14_44120	IHMA87_03596	homolog_g1625	-115	3927401	3927821	+	PA14_44130	1		General function prediction only	PA1575	PA14_44130	IHMA87_03597	homolog_g1624
refseq|NC_008463.1|chromosome	peak65	2	141.18	3.632285	2278164	-87	2278057	2278477	-	PA14_26070	1		Energy production and conversion	PA2936	PA14_26070	IHMA87_02038	homolog_g3008	-303	2278067	2278487	+	PA14_26080	1				PA14_26080		homolog_g6001
refseq|NC_008463.1|chromosome	peak9	2	139.82	3.61167	557257	-122	557115	557535	-	PA14_06290	1	glcB	Energy production and conversion	PA0482	PA14_06290	IHMA87_00461	homolog_g501	-185	557042	557462	+	PA14_06300	1		Transcription	PA0483	PA14_06300	IHMA87_00462	homolog_g502
refseq|NC_008463.1|chromosome	peak140	1	136.75	3.582705	5221333	-89	5221022	5221442	+	PA14_58610	1		General function prediction only	PA4517	PA14_58610	IHMA87_04839	homolog_g4627
refseq|NC_008463.1|chromosome	peak66	1	113.05	3.305775	2352414	-77	2352091	2352511	+	PA14_27070	1		Function unknown	PA2864	PA14_27070	IHMA87_02101	homolog_g2936
refseq|NC_008463.1|chromosome	peak164	1	113.0	3.3041149999999995	5990185	-376	5989789	5990209	-	PA14_67090	2	opgG	Inorganic ion transport and metabolism	PA5078	PA14_67090	IHMA87_05560	homolog_g5214
refseq|NC_008463.1|chromosome	peak134	2	101.94	3.1694750000000003	4945208	-81	4944889	4945309	+	PA14_55570	1		Function unknown	PA0673	PA14_55570	IHMA87_04572	homolog_g699	-85	4945103	4945523	-	PA14_55560	3	vreA	Function unknown	PA0674	PA14_55560	IHMA87_04571	homolog_g700
refseq|NC_008463.1|chromosome	peak60	1	98.19	3.116145	2135087	-381	2135068	2135488	+	PA14_24480	2	pelA	Function unknown	PA3064	PA14_24480	IHMA87_01882	homolog_g3139
refseq|NC_008463.1|chromosome	peak92	2	95.51	3.085135	3534907	-66	3534821	3535241	-	PA14_39650	4		Inorganic ion transport and metabolism	PA1922	PA14_39650	IHMA87_03198	homolog_g1977	-102	3534609	3535029	+	PA14_39660	1		"Secondary metabolites biosynthesis, transport and catabolism"	PA1921	PA14_39660		homolog_g1976
refseq|NC_008463.1|chromosome	peak106	1	93.51	3.062955	4127999	-214	4127765	4128185	-	PA14_46390	1		Function unknown	PA1394	PA14_46390		homolog_g1440
refseq|NC_008463.1|chromosome	peak121	1	90.6	3.02446	4640547	-76	4640223	4640643	+	PA14_52300	1		General function prediction only	PA0924	PA14_52300	IHMA87_04313	homolog_g964
refseq|NC_008463.1|chromosome	peak84	2	89.15	3.003185	3145304	-185	3145099	3145519	-	PA14_35370	1	ptxS	Transcription	PA2259	PA14_35370	IHMA87_02837	homolog_g2315	-377	3145281	3145701	+	PA14_35380	1	ptxR	Transcription	PA2258	PA14_35380	IHMA87_02838	homolog_g2314
refseq|NC_008463.1|chromosome	peak104	1	85.0	2.94207	4027450	-279	4027329	4027749	+	PA14_45170	2		General function prediction only	PA1489	PA14_45170		homolog_g1535
refseq|NC_008463.1|chromosome	peak20	1	83.47	2.928255	1196190	-55	1195845	1196265	+	PA14_13940	2		Function unknown	PA3866	PA14_13940		homolog_g3962
refseq|NC_008463.1|chromosome	peak159	1	83.32	2.875535	5712402	-87	5712089	5712509	+	PA14_64090	3	aroQ1	Amino acid transport and metabolism	PA4846	PA14_64090	IHMA87_05334	homolog_g4980
refseq|NC_008463.1|chromosome	peak148	2	81.38	2.90038	5331705	-15	5331670	5332090	-	PA14_59845	1				PA14_59845		homolog_g6349	-158	5331463	5331883	+	PA14_59850	1				PA14_59850	IHMA87_04972	homolog_g6350
refseq|NC_008463.1|chromosome	peak89	2	80.44	2.886525	3448752	-41	3448393	3448813	+	PA14_38680	1	dhcR	Transcription	PA1998	PA14_38680	IHMA87_03123	homolog_g2053	-91	3448641	3449061	-	PA14_38660	3	dhcA	Lipid transport and metabolism	PA1999	PA14_38660	IHMA87_03122	homolog_g2054
refseq|NC_008463.1|chromosome	peak124	2	80.43	2.889295	4698008	-96	4697892	4698312	-	PA14_52980	1	phhR	Transcription	PA0873	PA14_52980	IHMA87_04383	homolog_g908	-189	4697797	4698217	+	PA14_52990	3	phhA	Amino acid transport and metabolism	PA0872	PA14_52990	IHMA87_04384	homolog_g907
refseq|NC_008463.1|chromosome	peak34	2	79.44	2.869475	1696823	-122	1696545	1696965	+	PA14_19660	1		Energy production and conversion	PA3435	PA14_19660	IHMA87_01507	homolog_g3525	-158	1696645	1697065	-	PA14_19650	1		Function unknown	PA3436	PA14_19650		homolog_g3526
refseq|NC_008463.1|chromosome	peak12	1	77.71	2.810585	772949	-161	772710	773130	+	PA14_09150	2	katA	Inorganic ion transport and metabolism	PA4236	PA14_09150	IHMA87_00702	homolog_g4332
refseq|NC_008463.1|chromosome	peak91	1	73.39	2.786835	3512032	-44	3511676	3512096	+	PA14_39470	1				PA14_39470		homolog_g6146
refseq|NC_008463.1|chromosome	peak15	2	72.32	2.77233	1106840	-138	1106682	1107102	-	PA14_12900	1		"Replication, recombination and repair"	PA3940	PA14_12900	IHMA87_01006	homolog_g4036	-232	1106672	1107092	+	PA14_12910	1				PA14_12910		homolog_g5897
refseq|NC_008463.1|chromosome	peak150	1	66.3	2.68351	5403290	-55	5403215	5403635	-	PA14_60600	1	rtcR	Signal transduction mechanisms	PA4581	PA14_60600	IHMA87_05042	homolog_g4696
refseq|NC_008463.1|chromosome	peak142	1	65.75	2.5947	5275122	-202	5274924	5275344	+	PA14_59220	1	pyoS5	Function unknown	PA0985	PA14_59220		homolog_g1026
refseq|NC_008463.1|chromosome	peak116	2	60.67	2.60328	4439553	-77	4439230	4439650	+	PA14_49940	1		Cell wall/membrane/envelope biogenesis	PA1115	PA14_49940	IHMA87_04089	homolog_g1159	-178	4439355	4439775	-	PA14_49930	1		Function unknown	PA1116	PA14_49930	IHMA87_04088	homolog_g1160
refseq|NC_008463.1|chromosome	peak37	1	58.72	2.572385	1824346	-130	1824076	1824496	+	PA14_21110	1	plcN	Cell wall/membrane/envelope biogenesis	PA3319	PA14_21110	IHMA87_01619	homolog_g3407
refseq|NC_008463.1|chromosome	peak33	1	57.38	2.547515	1650778	-212	1650590	1651010	+	PA14_19120	2	rhlR	Transcription	PA3477	PA14_19120	IHMA87_01473	homolog_g3568
refseq|NC_008463.1|chromosome	peak125	1	47.99	2.394195	4729915	-241	4729756	4730176	+	PA14_53360	1	plcH	Cell wall/membrane/envelope biogenesis	PA0844	PA14_53360		homolog_g878
refseq|NC_008463.1|chromosome	peak73	1	46.75	2.375565	2599483	-356	2599107	2599527	-	PA14_30020	13	nuoA	Energy production and conversion	PA2637	PA14_30020	IHMA87_02479	homolog_g2698
refseq|NC_008463.1|chromosome	peak156	2	42.79	2.31631	5692475	-64	5692139	5692559	+	PA14_63860	1		"Secondary metabolites biosynthesis, transport and catabolism"	PA4830	PA14_63860	IHMA87_05317	homolog_g4964	-109	5692346	5692766	-	PA14_63850	1	lpd3	Energy production and conversion	PA4829	PA14_63850		homolog_g4963
refseq|NC_008463.1|chromosome	peak4	1	42.1	2.30464	195718	-110	195588	196008	-	PA14_02150	2		Transcription	PA0172	PA14_02150	IHMA87_00173	homolog_g184
refseq|NC_008463.1|chromosome	peak16	1	40.94	2.28277	1107346	-112	1107058	1107478	+	PA14_12920	4		Inorganic ion transport and metabolism	PA3938	PA14_12920	IHMA87_01007	homolog_g4034
refseq|NC_008463.1|chromosome	peak133	1	39.99	2.267265	4930528	-96	4930412	4930832	-	PA14_55400	1				PA14_55400	IHMA87_04555	homolog_g6260
refseq|NC_008463.1|chromosome	peak27	2	29.89	2.074385	1492908	-17	1492871	1493291	-	PA14_17380	1	gfnR	Transcription	PA3630	PA14_17380	IHMA87_01339	homolog_g3724	-115	1492623	1493043	+	PA14_17400	2	adhC	Energy production and conversion	PA3629	PA14_17400	IHMA87_01340	homolog_g3723
refseq|NC_008463.1|chromosome	peak137	1	29.37	2.06808	5066914	-104	5066618	5067038	+	PA14_56880	2		Cell wall/membrane/envelope biogenesis	PA4374	PA14_56880	IHMA87_04689	homolog_g4481
