## Supplementary Dataset 2 for "Determination of the Two-Component Systems regulatory network reveals core and accessory regulations across *Pseudomonas aeruginosa* lineages": CS48_PhoB-PA5360_PAO1.tab

chrom	peakID	number_of_putative_targets	log(qvalue)	fold_enrichment	summit_position	dist_to_ATG_target1	prom_start_1	prom_end_1	strand_1	first_gene_ID_1	number_of_genes_in_operon_1	name_1	COG_1	PAO1_ID_1	PA14_ID_1	IHMA87_ID_1	homolog_group_1	putative_target_2
refseq|NC_002516.2|chromosome	peak127	2	7307.41	53.2022	6026723	-49	6026654	6027074	-	PA5359	1		Function unknown	PA5359	PA14_70740	IHMA87_05885	homolog_g5504	-56	6026379	6026799	+	PA5360	2	phoB	Signal transduction mechanisms	PA5360	PA14_70750	IHMA87_05886	homolog_g5505
refseq|NC_002516.2|chromosome	peak106	2	6732.16	50.148505	4878679	-92	4878567	4878987	-	PA4349	1		Lipid transport and metabolism	PA4349	PA14_56550	IHMA87_04664	homolog_g4456	-111	4878390	4878810	+	PA4350	2		General function prediction only	PA4350	PA14_56560	IHMA87_04665	homolog_g4457
refseq|NC_002516.2|chromosome	peak74	2	6651.85	49.483540000000005	3483440	-18	3483402	3483822	-	PA3103	9	xcpR	Cell motility	PA3103	PA14_23990	IHMA87_01842	homolog_g3181	-202	3483242	3483662	+	PA3104	2	xcpP	Function unknown	PA3104	PA14_23980	IHMA87_01841	homolog_g3182
refseq|NC_002516.2|chromosome	peak56	2	6291.41	45.732665	2724275	-52	2724203	2724623	-	PA2428	1		Function unknown	PA2428	PA14_33240	IHMA87_02720	homolog_g2483	-210	2724085	2724505	+	PA2429	1		Function unknown	PA2429	PA14_33230	IHMA87_02719	homolog_g2484
refseq|NC_002516.2|chromosome	peak118	1	6068.12	42.97632	5437727	-58	5437385	5437805	+	PA4844	1		Signal transduction mechanisms	PA4844	PA14_64060	IHMA87_05332	homolog_g4978
refseq|NC_002516.2|chromosome	peak86	1	5849.61	44.98783	3672707	-158	3672529	3672949	-	PA3279	1	oprP	Inorganic ion transport and metabolism	PA3279	PA14_21620	IHMA87_01660	homolog_g3365
refseq|NC_002516.2|chromosome	peak89	2	5622.71	43.590725	3791087	-101	3790966	3791386	-	PA3384	13	phnC	Inorganic ion transport and metabolism	PA3384	PA14_20300	IHMA87_01558	homolog_g3474	-260	3790947	3791367	+	PA3385	1	amrZ	Function unknown	PA3385	PA14_20290	IHMA87_01557	homolog_g3475
refseq|NC_002516.2|chromosome	peak85	1	4643.07	37.885405	3645075	-24	3644699	3645119	+	PA3258	1		General function prediction only	PA3258	PA14_21870	IHMA87_01686	homolog_g3341
refseq|NC_002516.2|chromosome	peak65	2	4414.55	36.732015	3158865	-61	3158526	3158946	+	PA2803	2		General function prediction only	PA2803	PA14_27890	IHMA87_02268	homolog_g2870	-73	3158772	3159192	-	PA2802	1		Transcription	PA2802	PA14_27900	IHMA87_02269	homolog_g2869
refseq|NC_002516.2|chromosome	peak128	1	4146.99	34.599065	6038067	-278	6037769	6038189	-	PA5368	4	pstC	General function prediction only	PA5368	PA14_70850	IHMA87_05894	homolog_g5513
refseq|NC_002516.2|chromosome	peak43	1	3893.54	33.60107	1748650	-49	1748299	1748719	+	PA1606	1		Function unknown	PA1606	PA14_43730	IHMA87_03563	homolog_g1655
refseq|NC_002516.2|chromosome	peak125	2	3792.73	28.69765	5905679	-52	5905607	5906027	-	PA5243	2	hemB	Coenzyme transport and metabolism	PA5243	PA14_69240	IHMA87_05727	homolog_g5387	-192	5905471	5905891	+	PA5244	1		Function unknown	PA5244	PA14_69250	IHMA87_05728	homolog_g5388
refseq|NC_002516.2|chromosome	peak129	1	3750.91	30.87977	6039263	-80	6039163	6039583	-	PA5369	1	pstS	Inorganic ion transport and metabolism	PA5369	PA14_70860	IHMA87_05895	homolog_g5514
refseq|NC_002516.2|chromosome	peak15	1	3639.69	29.523945	883275	-59	883196	883616	-	PA0805	1		Function unknown	PA0805	PA14_53840	IHMA87_04449	homolog_g836
refseq|NC_002516.2|chromosome	peak92	1	3422.67	29.82558	3936819	18	3936817	3937237	-	PA3519	2		Function unknown	PA3519	PA14_18810	IHMA87_01452	homolog_g3610
refseq|NC_002516.2|chromosome	peak84	2	3405.0	30.18861	3636377	-120	3636237	3636657	-	PA3249	1		Transcription	PA3249	PA14_21970	IHMA87_01695	homolog_g3332	-244	3636221	3636641	+	PA3250	1		Inorganic ion transport and metabolism	PA3250	PA14_21960	IHMA87_01694	homolog_g3333
refseq|NC_002516.2|chromosome	peak88	2	3051.75	25.931585	3689424	-97	3689121	3689541	+	PA3296	1	phoA	Inorganic ion transport and metabolism	PA3296	PA14_21410	IHMA87_01646	homolog_g3382	-108	3689296	3689716	-	PA3295	1		Nucleotide transport and metabolism	PA3295	PA14_21440	IHMA87_01647	homolog_g3381
refseq|NC_002516.2|chromosome	peak59	2	3009.0	24.715035	2843478	-173	2843285	2843705	-	PA2522	1	czcC	Cell wall/membrane/envelope biogenesis	PA2522	PA14_31970	IHMA87_02629	homolog_g2577	-340	2843418	2843838	+	PA2523	2	czcR	Signal transduction mechanisms	PA2523	PA14_31960	IHMA87_02628	homolog_g2578
refseq|NC_002516.2|chromosome	peak71	2	2930.81	27.122370000000004	3414206	-195	3414001	3414421	+	PA3049	1	rmf	"Translation, ribosomal structure and biogenesis"	PA3049	PA14_24650	IHMA87_01897	homolog_g3124	-266	3413920	3414340	-	PA3048	1		"Replication, recombination and repair"	PA3048		IHMA87_01899	homolog_g3123
refseq|NC_002516.2|chromosome	peak22	2	2909.09	25.348260000000003	1045594	-238	1045432	1045852	+	PA0959	1		Carbohydrate transport and metabolism	PA0959	PA14_51860		homolog_g999	-280	1045294	1045714	-	PA0958	1	oprD	Function unknown	PA0958	PA14_51880		homolog_g998
refseq|NC_002516.2|chromosome	peak87	1	2536.0	24.493915	3674461	-137	3674304	3674724	-	PA3280	1	oprO	Inorganic ion transport and metabolism	PA3280	PA14_21610	IHMA87_01659	homolog_g3366
refseq|NC_002516.2|chromosome	peak104	1	2516.7	24.409875	4713565	-231	4713396	4713816	+	PA4210	2	phzA1	General function prediction only	PA4210	PA14_09480		homolog_g4306
refseq|NC_002516.2|chromosome	peak9	1	2514.52	23.156405	628118	-353	627745	628165	-	PA0572	1		Function unknown	PA0572	PA14_07430	IHMA87_00549	homolog_g592
refseq|NC_002516.2|chromosome	peak46	1	2478.26	24.07944	2036010	-70	2035920	2036340	-	PA1873	1		Inorganic ion transport and metabolism	PA1873	PA14_40270		homolog_g1928
refseq|NC_002516.2|chromosome	peak60	1	2382.42	22.046355	2878919	-57	2878576	2878996	+	PA2548	1		Inorganic ion transport and metabolism	PA2548	PA14_31620	IHMA87_02602	homolog_g2603
refseq|NC_002516.2|chromosome	peak23	2	2315.08	15.72575	1062594	-225	1062349	1062769	-	PA0979	2		"Replication, recombination and repair"	PA0979			homolog_g1020	-327	1062521	1062941	+	PA0981	1		Function unknown	PA0981	PA14_51600	IHMA87_04985	homolog_g1022
refseq|NC_002516.2|chromosome	peak16	1	2311.56	23.135775	918566	-37	918509	918929	-	PA0842	1		Cell wall/membrane/envelope biogenesis	PA0842	PA14_53380	IHMA87_04414	homolog_g876
refseq|NC_002516.2|chromosome	peak68	1	2241.27	22.62375	3325375	-192	3325163	3325583	-	PA2966	6	acpP	"Secondary metabolites biosynthesis, transport and catabolism"	PA2966	PA14_25670	IHMA87_02003	homolog_g3040
refseq|NC_002516.2|chromosome	peak36	2	2217.36	22.288135	1549813	-70	1549483	1549903	+	PA1424	1		Function unknown	PA1424	PA14_46020	IHMA87_03753	homolog_g1470	-226	1549567	1549987	-	PA1423	1	bdlA	Cell motility	PA1423	PA14_46030	IHMA87_03754	homolog_g1469
refseq|NC_002516.2|chromosome	peak117	2	2161.53	21.652865	5423997	-102	5423699	5424119	+	PA4833	1		General function prediction only	PA4833	PA14_63900	IHMA87_05320	homolog_g4967	-129	5423848	5424268	-	PA4832	1		General function prediction only	PA4832	PA14_63890	IHMA87_05319	homolog_g4966
refseq|NC_002516.2|chromosome	peak133	2	2144.76	22.004145	6162093	-128	6161821	6162241	+	PA5473	1		Inorganic ion transport and metabolism	PA5473	PA14_72230	IHMA87_06016	homolog_g5624	-226	6161847	6162267	-	PA5472	1		Signal transduction mechanisms	PA5472	PA14_72220	IHMA87_06015	homolog_g5623
refseq|NC_002516.2|chromosome	peak70	1	2103.22	21.66574	3400604	-80	3400284	3400704	+	PA3038	1	opdQ	Function unknown	PA3038	PA14_24790	IHMA87_01910	homolog_g3113
refseq|NC_002516.2|chromosome	peak50	2	2084.7	21.39399	2206881	-75	2206786	2207206	-	PA2016	5	liuR	Transcription	PA2016	PA14_38430	IHMA87_03102	homolog_g2071	-118	2206599	2207019	+	PA2017	1		Function unknown	PA2017	PA14_38420	IHMA87_03101	homolog_g2072
refseq|NC_002516.2|chromosome	peak83	2	2053.0	21.304995	3608998	-69	3608909	3609329	-	PA3219	1		Function unknown	PA3219	PA14_22590	IHMA87_01725	homolog_g3302	-78	3608676	3609096	+	PA3220	1		Transcription	PA3220	PA14_22580	IHMA87_01724	homolog_g3303
refseq|NC_002516.2|chromosome	peak47	1	2001.03	20.69291	2070544	-141	2070285	2070705	+	PA1899	2	phzA2	General function prediction only	PA1899	PA14_39970	IHMA87_03219	homolog_g1954
refseq|NC_002516.2|chromosome	peak51	2	1986.78	20.94025	2213622	-71	2213293	2213713	+	PA2022	2		Cell wall/membrane/envelope biogenesis	PA2022	PA14_38360	IHMA87_03095	homolog_g2077	-83	2213519	2213939	-	PA2021	1		Function unknown	PA2021	PA14_38370	IHMA87_03096	homolog_g2076
refseq|NC_002516.2|chromosome	peak98	1	1804.2	19.096485	4215178	-99	4215059	4215479	-	PA3762	1		Function unknown	PA3762	PA14_15770	IHMA87_01192	homolog_g3856
refseq|NC_002516.2|chromosome	peak111	2	1759.71	19.129285	5193047	-149	5192796	5193216	+	PA4626	1	hprA	Coenzyme transport and metabolism	PA4626	PA14_61210	IHMA87_05087	homolog_g4742	-172	5192855	5193275	-	PA4625	2		"Intracellular trafficking, secretion, and vesicular transport"	PA4625	PA14_61200	IHMA87_05086	homolog_g4741
refseq|NC_002516.2|chromosome	peak3	1	1419.41	15.003799999999998	213492	-327	213419	213839	+	PA0187	2		"Secondary metabolites biosynthesis, transport and catabolism"	PA0187			homolog_g199
refseq|NC_002516.2|chromosome	peak35	1	1361.17	13.047675	1501505	-106	1501211	1501631	+	PA1383	1		Function unknown	PA1383			homolog_g1429
refseq|NC_002516.2|chromosome	peak55	1	1335.57	15.08103	2453554	-113	2453267	2453687	+	PA2231	11	pslA	Carbohydrate transport and metabolism	PA2231		IHMA87_02865	homolog_g2287
refseq|NC_002516.2|chromosome	peak131	2	1145.92	13.03711	6109171	-87	6109064	6109484	-	PA5428	1		Transcription	PA5428	PA14_71640	IHMA87_05960	homolog_g5578	-89	6108860	6109280	+	PA5429	1	aspA	Amino acid transport and metabolism	PA5429	PA14_71650	IHMA87_05961	homolog_g5579
refseq|NC_002516.2|chromosome	peak26	2	1133.26	10.696625	1067929	-112	1067797	1068217	-	PA0985	1	pyoS5	Function unknown	PA0985	PA14_59220		homolog_g1026	-264	1067793	1068213	+	PA0986	1		"Replication, recombination and repair"	PA0986	PA14_03180	IHMA87_04898	homolog_g1027
refseq|NC_002516.2|chromosome	peak124	1	1132.07	14.25931	5892831	-79	5892510	5892930	+	PA5235	1	glpT	Carbohydrate transport and metabolism	PA5235	PA14_69130	IHMA87_05718	homolog_g5379
refseq|NC_002516.2|chromosome	peak27	1	1030.34	11.965565000000002	1087417	-322	1087075	1087495	-	PA1003	1	mvfR	Transcription	PA1003	PA14_51340	IHMA87_04224	homolog_g1044
refseq|NC_002516.2|chromosome	peak103	2	1029.66	13.34719	4510853	-76	4510757	4511177	-	PA4027a	1							-118	4510571	4510991	+	PA4029	2		Function unknown	PA4029	PA14_11720	IHMA87_00899	homolog_g4125
refseq|NC_002516.2|chromosome	peak64	3	1011.76	13.24009	3122654	-68	3122566	3122986	-	PA2763	1		Function unknown	PA2763	PA14_28370	IHMA87_02314	homolog_g2827	-202	3122456	3122876	+	PA2763a	1							-389	3122245	3122665	-	PA2762	1		General function prediction only	PA2762	PA14_28380	IHMA87_02315	homolog_g2826
refseq|NC_002516.2|chromosome	peak45	1	961.32	12.639955	1889217	-44	1889153	1889573	-	PA1747	1		Function unknown	PA1747	PA14_41960	IHMA87_03458	homolog_g1796
refseq|NC_002516.2|chromosome	peak58	1	908.38	12.110705	2756903	-15	2756518	2756938	+	PA2457	2		Cell wall/membrane/envelope biogenesis	PA2457			homolog_g2512
refseq|NC_002516.2|chromosome	peak63	2	901.93	12.281405	3119877	-169	3119688	3120108	-	PA2759	1		Function unknown	PA2759	PA14_28410		homolog_g2823	-196	3119673	3120093	+	PA2760	1	oprQ	Function unknown	PA2760	PA14_28400	IHMA87_02317	homolog_g2824
refseq|NC_002516.2|chromosome	peak48	1	895.11	12.09907	2129260	-47	2128907	2129327	+	PA1945	1		Signal transduction mechanisms	PA1945	PA14_39360		homolog_g2000
refseq|NC_002516.2|chromosome	peak1	1	882.06	9.10119	65978	-325	65903	66323	+	PA0051	1	phzH	Amino acid transport and metabolism	PA0051	PA14_00640		homolog_g63
refseq|NC_002516.2|chromosome	peak38	2	826.82	11.52089	1632838	-161	1632657	1633077	-	PA1502	3	gcl	General function prediction only	PA1502	PA14_45000	IHMA87_03669	homolog_g1548	-168	1632606	1633026	+	PA1503	1		General function prediction only	PA1503	PA14_44990	IHMA87_03668	homolog_g1549
refseq|NC_002516.2|chromosome	peak134	2	794.66	11.176315	6217292	-21	6216913	6217333	+	PA5524	2		"Secondary metabolites biosynthesis, transport and catabolism"	PA5524	PA14_72880	IHMA87_06068	homolog_g5676	-137	6217135	6217555	-	PA5523	2		Coenzyme transport and metabolism	PA5523	PA14_72870	IHMA87_06067	homolog_g5675
refseq|NC_002516.2|chromosome	peak11	1	680.24	10.363405	749854	-103	749557	749977	+	PA0690	1		Function unknown	PA0690			homolog_g716
refseq|NC_002516.2|chromosome	peak122	1	629.95	9.830015	5619531	4	5619515	5619935	-	PA5001	1		Function unknown	PA5001	PA14_66120	IHMA87_05485	homolog_g5137
refseq|NC_002516.2|chromosome	peak6	2	614.64	9.747065	390958	-74	390864	391284	-	PA0347	1	glpQ	Energy production and conversion	PA0347	PA14_04550	IHMA87_00324	homolog_g363	-136	390694	391114	+	PA0348	2		Function unknown	PA0348	PA14_04560	IHMA87_00325	homolog_g364
refseq|NC_002516.2|chromosome	peak108	2	549.79	8.145975	5055986	-109	5055857	5056277	-	PA4514	1		Inorganic ion transport and metabolism	PA4514	PA14_58570		homolog_g4624	-109	5055695	5056115	+	PA4515	2		Function unknown	PA4515	PA14_58580	IHMA87_04837	homolog_g4625
refseq|NC_002516.2|chromosome	peak115	1	532.05	8.862105	5311357	-107	5311064	5311484	+	PA4729	3	panB	Coenzyme transport and metabolism	PA4729	PA14_62580	IHMA87_05206	homolog_g4859
refseq|NC_002516.2|chromosome	peak19	2	498.48	8.576450000000001	958291	-105	958166	958586	-	PA0875	1		Function unknown	PA0875	PA14_52940	IHMA87_04379	homolog_g910	-115	958006	958426	+	PA0876	1		Transcription	PA0876	PA14_52930	IHMA87_04378	homolog_g911
refseq|NC_002516.2|chromosome	peak110	1	465.93	8.227409999999999	5138811	-57	5138734	5139154	-	PA4588	1	gdhA	Amino acid transport and metabolism	PA4588	PA14_60710	IHMA87_05048	homolog_g4704
refseq|NC_002516.2|chromosome	peak18	2	459.17	8.133965	953607	-84	953291	953711	+	PA0873	1	phhR	Transcription	PA0873	PA14_52980	IHMA87_04383	homolog_g908	-200	953387	953807	-	PA0872	3	phhA	Amino acid transport and metabolism	PA0872	PA14_52990	IHMA87_04384	homolog_g907
refseq|NC_002516.2|chromosome	peak67	2	454.5	7.589549999999999	3291196	-23	3291153	3291573	-	PA2935	1		Function unknown	PA2935			homolog_g3007	-87	3290883	3291303	+	PA2936	1		Energy production and conversion	PA2936	PA14_26070	IHMA87_02038	homolog_g3008
refseq|NC_002516.2|chromosome	peak120	2	420.17	7.815710000000001	5480332	-68	5480244	5480664	-	PA4884	1		Function unknown	PA4884	PA14_64560	IHMA87_05373	homolog_g5018	-70	5480002	5480422	+	PA4885	2	irlR	Signal transduction mechanisms	PA4885	PA14_64570	IHMA87_05374	homolog_g5019
refseq|NC_002516.2|chromosome	peak2	1	412.92	7.599129999999999	188803	-317	188720	189140	+	PA0165	1		Cell wall/membrane/envelope biogenesis	PA0165	PA14_02060	IHMA87_00166	homolog_g177
refseq|NC_002516.2|chromosome	peak41	2	394.82	7.331595	1711417	-152	1711169	1711589	+	PA1570	1		Transcription	PA1570	PA14_44180	IHMA87_03602	homolog_g1619	-226	1711171	1711591	-	PA1569	1		Carbohydrate transport and metabolism	PA1569	PA14_44190	IHMA87_03603	homolog_g1618
refseq|NC_002516.2|chromosome	peak100	1	361.18	5.713285000000001	4329952	-369	4329921	4330341	+	PA3867	1		"Replication, recombination and repair"	PA3867		IHMA87_02909	homolog_g3963
refseq|NC_002516.2|chromosome	peak12	1	342.85	6.87703	762655	-236	762491	762911	+	PA0691	1		Function unknown	PA0691	PA14_55390	IHMA87_04554	homolog_g717
refseq|NC_002516.2|chromosome	peak105	1	328.5	6.717779999999999	4753873	-165	4753688	4754108	-	PA4236	2	katA	Inorganic ion transport and metabolism	PA4236	PA14_09150	IHMA87_00702	homolog_g4332
refseq|NC_002516.2|chromosome	peak66	2	297.63	6.43695	3195828	-72	3195500	3195920	+	PA2841	1		Lipid transport and metabolism	PA2841	PA14_27360	IHMA87_02126	homolog_g2911	-239	3195569	3195989	-	PA2840	1		"Replication, recombination and repair"	PA2840	PA14_27370	IHMA87_02127	homolog_g2910
refseq|NC_002516.2|chromosome	peak75	1	285.26	6.152275	3514572	-7	3514545	3514965	-	PA3133	2	sawR	Transcription	PA3133	PA14_23590	IHMA87_01810	homolog_g3211
refseq|NC_002516.2|chromosome	peak7	1	275.74	5.138455	449671	-287	449364	449784	-	PA0407	1	gshB	"Translation, ribosomal structure and biogenesis"	PA0407	PA14_05310	IHMA87_00386	homolog_g423
refseq|NC_002516.2|chromosome	peak44	1	260.96	5.972495	1878775	-205	1878580	1879000	+	PA1736	2		Lipid transport and metabolism	PA1736	PA14_42090	IHMA87_03466	homolog_g1785
refseq|NC_002516.2|chromosome	peak95	2	258.1	5.88835	4012712	-94	4012406	4012826	+	PA3581	2	glpF	Carbohydrate transport and metabolism	PA3581	PA14_17980	IHMA87_01390	homolog_g3674	-171	4012521	4012941	-	PA3580	1		Function unknown	PA3580	PA14_17990	IHMA87_01391	homolog_g3673
refseq|NC_002516.2|chromosome	peak96	2	235.93	5.650385	4019533	-89	4019424	4019844	-	PA3586	1		General function prediction only	PA3586	PA14_17910	IHMA87_01385	homolog_g3679	-210	4019343	4019763	+	PA3587	1	metR	Transcription	PA3587	PA14_17900	IHMA87_01383	homolog_g3680
refseq|NC_002516.2|chromosome	peak119	1	204.63	4.78464	5441732	-105	5441437	5441857	+	PA4846	3	aroQ1	Amino acid transport and metabolism	PA4846	PA14_64090	IHMA87_05334	homolog_g4980
refseq|NC_002516.2|chromosome	peak4	1	181.61	4.87565	223931	-170	223701	224121	+	PA0195	3	pntAA	Energy production and conversion	PA0195	PA14_02450	IHMA87_00186	homolog_g207
refseq|NC_002516.2|chromosome	peak42	2	181.28	5.020149999999999	1715814	5	1715409	1715829	+	PA1576	1		Lipid transport and metabolism	PA1576	PA14_44120	IHMA87_03596	homolog_g1625	-109	1715685	1716105	-	PA1575	1		General function prediction only	PA1575	PA14_44130	IHMA87_03597	homolog_g1624
refseq|NC_002516.2|chromosome	peak91	1	176.81	4.8381	3890863	-213	3890630	3891050	-	PA3477	2	rhlR	Transcription	PA3477	PA14_19120	IHMA87_01473	homolog_g3568
refseq|NC_002516.2|chromosome	peak8	2	143.89	4.30725	544464	-117	544327	544747	-	PA0482	1	glcB	Energy production and conversion	PA0482	PA14_06290	IHMA87_00461	homolog_g501	-190	544254	544674	+	PA0483	1		Transcription	PA0483	PA14_06300	IHMA87_00462	homolog_g502
refseq|NC_002516.2|chromosome	peak10	2	135.92	4.27295	734059	-66	733973	734393	-	PA0673	1		Function unknown	PA0673	PA14_55570	IHMA87_04572	homolog_g699	-100	733759	734179	+	PA0674	3	vreA	Function unknown	PA0674	PA14_55560	IHMA87_04571	homolog_g700
refseq|NC_002516.2|chromosome	peak21	1	122.91	4.09934	1010997	-63	1010914	1011334	-	PA0924	1		General function prediction only	PA0924	PA14_52300	IHMA87_04313	homolog_g964
refseq|NC_002516.2|chromosome	peak123	1	112.4	3.90074	5718800	-375	5718405	5718825	-	PA5078	2	opgG	Inorganic ion transport and metabolism	PA5078	PA14_67090	IHMA87_05560	homolog_g5214
refseq|NC_002516.2|chromosome	peak101	1	111.64	3.84472	4416916	-107	4416789	4417209	-	PA3938	4		Inorganic ion transport and metabolism	PA3938	PA14_12920	IHMA87_01007	homolog_g4034
refseq|NC_002516.2|chromosome	peak116	2	111.31	3.927175	5421852	-47	5421499	5421919	+	PA4830	1		"Secondary metabolites biosynthesis, transport and catabolism"	PA4830	PA14_63860	IHMA87_05317	homolog_g4964	-126	5421706	5422126	-	PA4829	1	lpd3	Energy production and conversion	PA4829	PA14_63850		homolog_g4963
refseq|NC_002516.2|chromosome	peak49	2	103.67	3.78109	2185431	-36	2185375	2185795	-	PA1998	1	dhcR	Transcription	PA1998	PA14_38680	IHMA87_03123	homolog_g2053	-96	2185127	2185547	+	PA1999	3	dhcA	Lipid transport and metabolism	PA1999	PA14_38660	IHMA87_03122	homolog_g2054
