## Supplementary Dataset 2 for "Determination of the Two-Component Systems regulatory network reveals core and accessory regulations across *Pseudomonas aeruginosa* lineages": CS50_AlgB-IHMA87_06026_IHMA.tab

chrom	peakID	number_of_putative_targets	log(qvalue)	fold_enrichment	summit_position	dist_to_ATG_target1	prom_start_1	prom_end_1	strand_1	first_gene_ID_1	number_of_genes_in_operon_1	name_1	COG_1	PAO1_ID_1	PA14_ID_1	IHMA87_ID_1	homolog_group_1	putative_target_2
IHMA87_1	peak135	1	8539.95	52.94823	963514	-45	963449	963869	-	IHMA87_00902	1		General function prediction only	PA4026	PA14_11750	IHMA87_00902	homolog_g4122
IHMA87_1	peak380	1	8438.49	57.42491	2381246	-226	2381000	2381420	-	IHMA87_02241	1					IHMA87_02241	homolog_g6788
IHMA87_1	peak515	1	7438.62	53.01893	3198154	-206	3197960	3198380	+	IHMA87_02969	1		Function unknown	PA2174	PA14_36470	IHMA87_02969	homolog_g2230
IHMA87_1	peak1068	2	7068.53	51.01776	6431668	-217	6431485	6431905	+	IHMA87_06026	2	algB	Signal transduction mechanisms	PA5483	PA14_72380	IHMA87_06026	homolog_g5634	-236	6431412	6431832	-	IHMA87_06025	1		Function unknown	PA5482	PA14_72370	IHMA87_06025	homolog_g5633
IHMA87_1	peak74	1	6716.24	49.099985	576999	-360	576959	577379	+	IHMA87_00536	1		Coenzyme transport and metabolism	PA0558	PA14_07260	IHMA87_00536	homolog_g578
IHMA87_1	peak251	1	6649.57	48.73564	1702105	-174	1701911	1702331	-	IHMA87_01573	1		Function unknown	PA3369	PA14_20480	IHMA87_01573	homolog_g3459
IHMA87_1	peak401	1	6256.91	46.57215	2456078	-173	2455851	2456271	+	IHMA87_02337	1		Function unknown	PA2747	PA14_28600	IHMA87_02337	homolog_g2811
IHMA87_1	peak71	1	4592.93	37.063505	567969	-305	567644	568064	-	IHMA87_00525	2		Transcription	PA0547	PA14_07110	IHMA87_00525	homolog_g567
IHMA87_1	peak280	2	4192.47	34.68012	1822913	-47	1822846	1823266	-	IHMA87_01687	1	prc	Cell wall/membrane/envelope biogenesis	PA3257	PA14_21880	IHMA87_01687	homolog_g3340	-50	1822563	1822983	+	IHMA87_01688	1		General function prediction only	PA3256	PA14_21890	IHMA87_01688	homolog_g3339
IHMA87_1	peak182	1	3662.44	31.45207	1258475	-291	1258366	1258786	+	IHMA87_01169	1		Function unknown	PA3784	PA14_15130	IHMA87_01169	homolog_g3878
IHMA87_1	peak897	1	3637.46	31.294405	5424208	-63	5423871	5424291	+	IHMA87_05092	1		General function prediction only	PA4630	PA14_61270	IHMA87_05092	homolog_g4746
IHMA87_1	peak116	1	3569.07	30.87061	856518	-55	856443	856863	-	IHMA87_00803	1		Function unknown	PA4118	PA14_10680	IHMA87_00803	homolog_g4214
IHMA87_1	peak524	2	3561.84	30.821330000000003	3242306	-82	3241988	3242408	+	IHMA87_03013	1		Function unknown	PA2136	PA14_36930	IHMA87_03013	homolog_g2192	-168	3242118	3242538	-	IHMA87_03012	1		Signal transduction mechanisms	PA2137	PA14_36920	IHMA87_03012	homolog_g2193
IHMA87_1	peak992	2	3513.83	30.52786	5966870	-60	5966530	5966950	+	IHMA87_05597	2		Function unknown	PA5122	PA14_67640	IHMA87_05597	homolog_g5258	-225	5966625	5967045	-	IHMA87_05596	1		Cell wall/membrane/envelope biogenesis	PA5121	PA14_67630	IHMA87_05596	homolog_g5257
IHMA87_1	peak564	2	3293.55	29.145760000000003	3535503	-91	3535194	3535614	+	IHMA87_03271	3		Transcription	PA1850	PA14_40600	IHMA87_03271	homolog_g1905	-157	3535326	3535746	-	IHMA87_03270	1		Signal transduction mechanisms	PA1851	PA14_40570	IHMA87_03270	homolog_g1906
IHMA87_1	peak518	2	3283.2	29.0813	3204495	-171	3204304	3204724	-	IHMA87_02979	1		Function unknown	PA2166	PA14_36560	IHMA87_02979	homolog_g2222	-197	3204292	3204712	+	IHMA87_02980	6		Carbohydrate transport and metabolism	PA2165	PA14_36570	IHMA87_02980	homolog_g2221
IHMA87_1	peak406	1	3277.23	29.043345	2483878	-18	2483840	2484260	-	IHMA87_02369	13				PA14_30960	IHMA87_02369	homolog_g6053
IHMA87_1	peak525	1	3095.13	27.884535	3254478	-172	3254250	3254670	+	IHMA87_03024	1		Function unknown	PA2120	PA14_37150	IHMA87_03024	homolog_g2175
IHMA87_1	peak33	2	3036.19	24.642845	236896	-76	236800	237220	-	IHMA87_00208	1		Transcription	PA0218	PA14_02660	IHMA87_00208	homolog_g231	-275	236771	237191	+	IHMA87_00209	3		Energy production and conversion	PA0219	PA14_02680	IHMA87_00209	homolog_g232
IHMA87_1	peak917	1	2915.84	25.99714	5550198	-183	5549995	5550415	-	IHMA87_05216	2		General function prediction only	PA4739	PA14_62690	IHMA87_05216	homolog_g4869
IHMA87_1	peak294	1	2483.79	23.39004	1938623	-317	1938286	1938706	-	IHMA87_01803	2		Defense mechanisms	PA3136	PA14_23530	IHMA87_01803	homolog_g3218
IHMA87_1	peak640	1	2375.46	23.14661	3893311	-357	3893268	3893688	+	IHMA87_03633	2		Inorganic ion transport and metabolism	PA1541	PA14_44520	IHMA87_03633	homolog_g1588
IHMA87_1	peak999	1	2374.69	23.140655	6008238	-75	6007913	6008333	+	IHMA87_05644	2	rmlA	Cell wall/membrane/envelope biogenesis	PA5163	PA14_68200	IHMA87_05644	homolog_g5302
IHMA87_1	peak254	1	2354.33	22.128590000000003	1708504	-344	1708448	1708868	+	IHMA87_01579	1					IHMA87_01579	homolog_g6627
IHMA87_1	peak693	2	2314.1	22.731915	4196763	-156	4196587	4197007	-	IHMA87_03918	1		Function unknown	PA1314	PA14_47250	IHMA87_03918	homolog_g1359	-185	4196548	4196968	+	IHMA87_03920	1					IHMA87_03920	homolog_g7237
IHMA87_1	peak529	2	2265.84	22.39618	3273269	-68	3273181	3273601	-	IHMA87_03041	1	kynR	Transcription	PA2082	PA14_37580	IHMA87_03041	homolog_g2137	-68	3272937	3273357	+	IHMA87_03042	2	kynB	General function prediction only	PA2081	PA14_37590	IHMA87_03042	homolog_g2136
IHMA87_1	peak948	2	2160.77	21.67692	5723164	-154	5722990	5723410	-	IHMA87_05393	1		Carbohydrate transport and metabolism	PA4903	PA14_64790	IHMA87_05393	homolog_g5037	-226	5722990	5723410	+	IHMA87_05394	2	vanA	General function prediction only	PA4904	PA14_64800	IHMA87_05394	homolog_g5038
IHMA87_1	peak772	1	2107.5	21.301120000000004	4625763	16	4625759	4626179	-	IHMA87_04337	7					IHMA87_04337	homolog_g7330
IHMA87_1	peak186	1	2037.03	18.918545	1287269	-79	1286948	1287368	+	IHMA87_01192	1		Function unknown	PA3762	PA14_15770	IHMA87_01192	homolog_g3856
IHMA87_1	peak938	1	1967.33	20.323545000000003	5663086	-33	5662719	5663139	+	IHMA87_05334	3	aroQ1	Amino acid transport and metabolism	PA4846	PA14_64090	IHMA87_05334	homolog_g4980
IHMA87_1	peak134	1	1814.59	19.231995	955901	-58	955823	956243	-	IHMA87_00893	2		Function unknown	PA4035	PA14_11650	IHMA87_00893	homolog_g4131
IHMA87_1	peak377	1	1732.48	18.639335	2375520	-137	2375363	2375783	-	IHMA87_02237	2					IHMA87_02237	homolog_g6784
IHMA87_1	peak400	1	1613.15	17.76033	2455473	-344	2455417	2455837	+	IHMA87_02336	1					IHMA87_02336	homolog_g6820
IHMA87_1	peak442	1	1570.59	17.44549	2688726	-346	2688672	2689092	+	IHMA87_02551	1		Amino acid transport and metabolism	PA2576	PA14_30790	IHMA87_02551	homolog_g2634
IHMA87_1	peak600	2	1508.78	16.980110000000003	3715065	1	3714664	3715084	+	IHMA87_03460	1		Function unknown	PA1745	PA14_41980	IHMA87_03460	homolog_g1794	-212	3714833	3715253	-	IHMA87_03459	1		Function unknown	PA1746	PA14_41970	IHMA87_03459	homolog_g1795
IHMA87_1	peak872	1	1457.6	16.59427	5261508	-368	5261120	5261540	-	IHMA87_04949	7					IHMA87_04949	homolog_g7433
IHMA87_1	peak870	1	1448.44	14.021135	5255653	-49	5255584	5256004	-	IHMA87_04940	2				PA14_59090	IHMA87_04940	homolog_g6283
IHMA87_1	peak119	2	1416.31	16.012665	880132	-111	880001	880421	-	IHMA87_00822	2	bfmR	Signal transduction mechanisms	PA4101		IHMA87_00822	homolog_g4197	-244	879976	880396	+	IHMA87_00823	1					IHMA87_00823	homolog_g6543
IHMA87_1	peak24	1	1391.28	16.087555000000002	158077	-342	157715	158135	-	IHMA87_00137	1		General function prediction only	PA0134	PA14_01660	IHMA87_00137	homolog_g146
IHMA87_1	peak967	1	1384.16	15.59262	5828783	-331	5828432	5828852	-	IHMA87_05485	1		Function unknown	PA5001	PA14_66120	IHMA87_05485	homolog_g5137
IHMA87_1	peak242	2	1361.06	15.84838	1639999	-64	1639663	1640083	+	IHMA87_01507	1		Energy production and conversion	PA3435	PA14_19660	IHMA87_01507	homolog_g3525	-133	1639846	1640266	-	IHMA87_01506	3	folM	Lipid transport and metabolism	PA3437	PA14_19640	IHMA87_01506	homolog_g3527
IHMA87_1	peak318	1	1352.15	15.7886	2120454	-13	2120067	2120487	+	IHMA87_01968	8	nqrA	Energy production and conversion	PA2999	PA14_25280	IHMA87_01968	homolog_g3073
IHMA87_1	peak238	1	1343.73	15.719345	1600396	-22	1600018	1600438	+	IHMA87_01472	1	rhlB	Carbohydrate transport and metabolism	PA3478	PA14_19110	IHMA87_01472	homolog_g3569
IHMA87_2	peak1129	1	1319.87	15.538215	172487	-217	172250	172670	-	IHMA87_06306	2					IHMA87_06306	homolog_g7782
IHMA87_1	peak1074	1	1275.23	15.186	6462926	-34	6462872	6463292	-	IHMA87_06055	1					IHMA87_06055	homolog_g7586
IHMA87_1	peak477	2	1250.01	14.983155	2934701	-81	2934382	2934802	+	IHMA87_02754	3					IHMA87_02754	homolog_g6980	-237	2934444	2934864	-	IHMA87_02753	4		Function unknown	PA2403	PA14_33600	IHMA87_02753	homolog_g2458
IHMA87_1	peak440	1	1133.76	14.06374	2668585	-122	2668443	2668863	-	IHMA87_02532	5					IHMA87_02532	homolog_g6924
IHMA87_1	peak303	2	1072.5	13.569645	2042241	-86	2041927	2042347	+	IHMA87_01896	1	pyrD	Nucleotide transport and metabolism	PA3050	PA14_24640	IHMA87_01896	homolog_g3125	-346	2041875	2042295	-	IHMA87_01894	1		Function unknown	PA3052	PA14_24620	IHMA87_01894	homolog_g3127
IHMA87_1	peak981	2	1029.75	13.16764	5908402	-25	5908357	5908777	-	IHMA87_05544	1		Function unknown	PA5062	PA14_66890	IHMA87_05544	homolog_g5198	-111	5908113	5908533	+	IHMA87_05545	3	ubiE	Coenzyme transport and metabolism	PA5063	PA14_66900	IHMA87_05545	homolog_g5199
IHMA87_1	peak423	1	970.61	12.724609999999998	2541258	-172	2541030	2541450	+	IHMA87_02426	1					IHMA87_02426	homolog_g6895
IHMA87_1	peak1035	1	946.86	11.757935	6185621	-316	6185285	6185705	-	IHMA87_05800	4					IHMA87_05800	homolog_g7543
IHMA87_1	peak682	1	946.19	12.52235	4151162	-59	4150821	4151241	+	IHMA87_03877	1		Carbohydrate transport and metabolism	PA1352	PA14_46800	IHMA87_03877	homolog_g1398
IHMA87_1	peak165	1	927.53	12.35862	1136176	-333	1135823	1136243	-	IHMA87_01057	1		Carbohydrate transport and metabolism	PA3886	PA14_13650	IHMA87_01057	homolog_g3982
IHMA87_1	peak372	1	904.45	12.16594	2361854	-203	2361631	2362051	-	IHMA87_02218	1					IHMA87_02218	homolog_g6765
IHMA87_2	peak1112	1	866.18	11.837545	131227	-307	130900	131320	-	IHMA87_06260	1					IHMA87_06260	homolog_g7736
IHMA87_1	peak556	2	852.04	11.722165	3491275	-73	3490948	3491368	+	IHMA87_03236	2		Energy production and conversion	PA1881	PA14_40180	IHMA87_03236	homolog_g1936	-257	3490998	3491418	-	IHMA87_03235	1		Inorganic ion transport and metabolism	PA1882	PA14_40170	IHMA87_03235	homolog_g1937
IHMA87_1	peak112	1	821.1	11.450655	830659	-245	830394	830814	-	IHMA87_00779	3		Cell wall/membrane/envelope biogenesis	PA4142	PA14_10350	IHMA87_00779	homolog_g4238
IHMA87_1	peak2	1	819.2	11.43337	11755	-385	11740	12160	+	IHMA87_00010	1		Cell wall/membrane/envelope biogenesis	PA0011	PA14_00120	IHMA87_00010	homolog_g23
IHMA87_1	peak295	1	751.53	10.833585	1944402	3	1943999	1944419	+	IHMA87_01814	1		"Translation, ribosomal structure and biogenesis"	PA3129	PA14_23640	IHMA87_01814	homolog_g3207
IHMA87_1	peak696	1	748.15	10.807775	4212696	-161	4212515	4212935	-	IHMA87_03936	1		Amino acid transport and metabolism	PA1296	PA14_47440	IHMA87_03936	homolog_g1341
IHMA87_1	peak928	1	742.68	10.61919	5604476	7	5604069	5604489	+	IHMA87_05271	2		General function prediction only	PA4789	PA14_63300	IHMA87_05271	homolog_g4922
IHMA87_1	peak751	1	712.71	10.484055	4537411	-193	4537198	4537618	-	IHMA87_04245	1					IHMA87_04245	homolog_g7294
IHMA87_1	peak340	2	707.94	10.443885000000002	2286026	-61	2285945	2286365	-	IHMA87_02139	1		Amino acid transport and metabolism	PA2828	PA14_27500	IHMA87_02139	homolog_g2898	-124	2285750	2286170	+	IHMA87_02140	3		"Posttranslational modification, protein turnover, chaperones"	PA2827	PA14_27510	IHMA87_02140	homolog_g2897
IHMA87_1	peak1036	1	689.34	10.270695	6195892	-343	6195529	6195949	-	IHMA87_05810	2					IHMA87_05810	homolog_g7553
IHMA87_1	peak188	1	685.03	10.23438	1295016	9	1295005	1295425	-	IHMA87_01197	5		Transcription	PA3757	PA14_15830	IHMA87_01197	homolog_g3851
IHMA87_2	peak1123	2	656.83	9.97606	158583	-42	158225	158645	+	IHMA87_06289	1					IHMA87_06289	homolog_g7765	-187	158376	158796	-	IHMA87_06288	1					IHMA87_06288	homolog_g7764
IHMA87_1	peak946	2	654.14	9.9485	5697082	-64	5696998	5697418	-	IHMA87_05368	1		Cell wall/membrane/envelope biogenesis	PA4879	PA14_64510	IHMA87_05368	homolog_g5013	-234	5696916	5697336	+	IHMA87_05369	1		Inorganic ion transport and metabolism	PA4880	PA14_64520	IHMA87_05369	homolog_g5014
IHMA87_1	peak934	1	613.62	9.569895	5643073	-318	5642991	5643411	+	IHMA87_05318	1		Transcription	PA4831	PA14_63880	IHMA87_05318	homolog_g4965
IHMA87_1	peak843	1	608.11	8.651055	5110709	-235	5110454	5110874	-	IHMA87_04794	1	pmbA	General function prediction only	PA4472	PA14_58050	IHMA87_04794	homolog_g4582
IHMA87_1	peak292	1	605.76	9.48756	1933382	-325	1933307	1933727	+	IHMA87_01801	1	uvrB	"Replication, recombination and repair"	PA3138	PA14_23510	IHMA87_01801	homolog_g3220
IHMA87_1	peak94	1	600.9	8.840695	683849	-241	683690	684110	+	IHMA87_00641	1		Function unknown	PA0665	PA14_08510	IHMA87_00641	homolog_g686
IHMA87_1	peak339	1	598.4	9.429645	2281201	-83	2280884	2281304	+	IHMA87_02135	1	tpm	Function unknown	PA2832	PA14_27460	IHMA87_02135	homolog_g2902
IHMA87_1	peak1011	2	592.56	9.36915	6100205	-40	6100145	6100565	-	IHMA87_05727	2	hemB	Coenzyme transport and metabolism	PA5243	PA14_69240	IHMA87_05727	homolog_g5387	-102	6099907	6100327	+	IHMA87_05728	1		Function unknown	PA5244	PA14_69250	IHMA87_05728	homolog_g5388
