## Supplementary Dataset 2 for "Determination of the Two-Component Systems regulatory network reveals core and accessory regulations across *Pseudomonas aeruginosa* lineages": CS50_AlgB-PA14_72380_PA14.tab

chrom	peakID	number_of_putative_targets	log(qvalue)	fold_enrichment	summit_position	dist_to_ATG_target1	prom_start_1	prom_end_1	strand_1	first_gene_ID_1	number_of_genes_in_operon_1	name_1	COG_1	PAO1_ID_1	PA14_ID_1	IHMA87_ID_1	homolog_group_1	putative_target_2
refseq|NC_008463.1|chromosome	peak521	1	10888.19	52.986095	3247094	-158	3246852	3247272	+	PA14_36470	1		Function unknown	PA2174	PA14_36470	IHMA87_02969	homolog_g2230
refseq|NC_008463.1|chromosome	peak533	2	10821.44	52.75483	3290868	-5	3290843	3291263	-	PA14_36920	1		Signal transduction mechanisms	PA2137	PA14_36920	IHMA87_03012	homolog_g2193	-97	3290565	3290985	+	PA14_36930	1		Function unknown	PA2136	PA14_36930	IHMA87_03013	homolog_g2192
refseq|NC_008463.1|chromosome	peak138	1	10017.24	49.78399	921024	-56	920948	921368	-	PA14_10680	1		Function unknown	PA4118	PA14_10680	IHMA87_00803	homolog_g4214
refseq|NC_008463.1|chromosome	peak281	1	8770.81	45.07763	1759879	-175	1759684	1760104	-	PA14_20480	1		Function unknown	PA3369	PA14_20480	IHMA87_01573	homolog_g3459
refseq|NC_008463.1|chromosome	peak1075	2	8197.63	42.87944	6446043	-216	6445859	6446279	+	PA14_72380	2	algB	Signal transduction mechanisms	PA5483	PA14_72380	IHMA87_06026	homolog_g5634	-252	6445771	6446191	-	PA14_72370	1		Function unknown	PA5482	PA14_72370	IHMA87_06025	homolog_g5633
refseq|NC_008463.1|chromosome	peak24	1	7671.38	40.829215000000005	151445	-222	151203	151623	-	PA14_01660	1		General function prediction only	PA0134	PA14_01660	IHMA87_00137	homolog_g146
refseq|NC_008463.1|chromosome	peak385	1	7480.08	40.066255	2464552	-162	2464314	2464734	+	PA14_28600	1		Function unknown	PA2747	PA14_28600	IHMA87_02337	homolog_g2811
refseq|NC_008463.1|chromosome	peak189	1	6690.04	36.912675	1282532	-297	1282429	1282849	+	PA14_15130	1		Function unknown	PA3784	PA14_15130	IHMA87_01169	homolog_g3878
refseq|NC_008463.1|chromosome	peak932	1	6437.66	35.614835	5595211	-181	5595010	5595430	-	PA14_62690	2		General function prediction only	PA4739	PA14_62690	IHMA87_05216	homolog_g4869
refseq|NC_008463.1|chromosome	peak305	2	6316.81	35.407525	1904341	-48	1903989	1904409	+	PA14_21890	1		General function prediction only	PA3256	PA14_21890	IHMA87_01688	homolog_g3339	-82	1904239	1904659	-	PA14_21880	1	prc	Cell wall/membrane/envelope biogenesis	PA3257	PA14_21880	IHMA87_01687	homolog_g3340
refseq|NC_008463.1|chromosome	peak982	1	6227.35	33.236515	5891306	-374	5890912	5891332	-	PA14_66120	1		Function unknown	PA5001	PA14_66120	IHMA87_05485	homolog_g5137
refseq|NC_008463.1|chromosome	peak152	1	6224.37	35.035015	1018388	-37	1018331	1018751	-	PA14_11750	1		General function prediction only	PA4026	PA14_11750	IHMA87_00902	homolog_g4122
refseq|NC_008463.1|chromosome	peak741	1	6061.33	34.361845	4544244	-201	4544023	4544443	-	PA14_51120	5		Lipid transport and metabolism	PA1020	PA14_51120	IHMA87_04193	homolog_g1062
refseq|NC_008463.1|chromosome	peak84	1	5695.89	32.852325	616191	-302	615869	616289	-	PA14_07110	2		Transcription	PA0547	PA14_07110	IHMA87_00525	homolog_g567
refseq|NC_008463.1|chromosome	peak601	2	4663.08	28.4545	3746500	13	3746087	3746507	+	PA14_41980	1		Function unknown	PA1745	PA14_41980	IHMA87_03460	homolog_g1794	-234	3746246	3746666	-	PA14_41970	1		Function unknown	PA1746	PA14_41970	IHMA87_03459	homolog_g1795
refseq|NC_008463.1|chromosome	peak537	1	4496.91	27.73529	3310386	-190	3310176	3310596	+	PA14_37150	1		Function unknown	PA2120	PA14_37150	IHMA87_03024	homolog_g2175
refseq|NC_008463.1|chromosome	peak542	2	4483.18	27.66214	3345337	-64	3345253	3345673	-	PA14_37580	1	kynR	Transcription	PA2082	PA14_37580	IHMA87_03041	homolog_g2137	-69	3345006	3345426	+	PA14_37590	2	kynB	General function prediction only	PA2081	PA14_37590	IHMA87_03042	homolog_g2136
refseq|NC_008463.1|chromosome	peak70	1	4334.95	27.01522	518164	-296	518060	518480	+	PA14_05860	1		Lipid transport and metabolism	PA0449	PA14_05860	IHMA87_00428	homolog_g467
refseq|NC_008463.1|chromosome	peak421	1	4277.45	26.7662	2669563	-357	2669520	2669940	+	PA14_30790	1		Amino acid transport and metabolism	PA2576	PA14_30790	IHMA87_02551	homolog_g2634
refseq|NC_008463.1|chromosome	peak176	1	4143.83	26.168645	1192592	-110	1192462	1192882	-	PA14_13860	1				PA14_13860		homolog_g5902
refseq|NC_008463.1|chromosome	peak328	1	3986.38	25.466205	2050644	-284	2050340	2050760	-	PA14_23530	1		Defense mechanisms	PA3136	PA14_23530	IHMA87_01803	homolog_g3218
refseq|NC_008463.1|chromosome	peak382	2	3970.32	25.092704999999995	2458955	-286	2458649	2459069	-	PA14_28490	1		Function unknown	PA2754	PA14_28490	IHMA87_02325	homolog_g2818	-334	2458889	2459309	+	PA14_28510	1		Function unknown	PA2752	PA14_28510		homolog_g2816
refseq|NC_008463.1|chromosome	peak1013	2	3962.63	25.358395	6043141	-49	6042790	6043210	+	PA14_67640	2		Function unknown	PA5122	PA14_67640	IHMA87_05597	homolog_g5258	-239	6042882	6043302	-	PA14_67630	1		Cell wall/membrane/envelope biogenesis	PA5121	PA14_67630	IHMA87_05596	homolog_g5257
refseq|NC_008463.1|chromosome	peak515	1	3940.6	23.327635	3188997	-305	3188902	3189322	+	PA14_35840	2				PA14_35840		homolog_g6117
refseq|NC_008463.1|chromosome	peak915	1	3843.34	24.755495000000003	5469785	-75	5469460	5469880	+	PA14_61270	1		General function prediction only	PA4630	PA14_61270	IHMA87_05092	homolog_g4746
refseq|NC_008463.1|chromosome	peak524	2	3562.61	23.54248	3253308	-169	3253119	3253539	-	PA14_36560	1		Function unknown	PA2166	PA14_36560	IHMA87_02979	homolog_g2222	-199	3253107	3253527	+	PA14_36570	6		Carbohydrate transport and metabolism	PA2165	PA14_36570	IHMA87_02980	homolog_g2221
refseq|NC_008463.1|chromosome	peak845	1	3246.2	22.06923	5137488	-277	5137365	5137785	+	PA14_57690	1		Function unknown	PA4441	PA14_57690	IHMA87_04762	homolog_g4550
refseq|NC_008463.1|chromosome	peak782	1	2920.77	20.507325	4724574	-117	4724437	4724857	-	PA14_53300	2		"Posttranslational modification, protein turnover, chaperones"	PA0848	PA14_53300	IHMA87_04409	homolog_g882
refseq|NC_008463.1|chromosome	peak672	1	2538.28	18.33629	4125673	-369	4125284	4125704	-	PA14_46360	1	PA1397	Transcription	PA1397	PA14_46360	IHMA87_03790	homolog_g1443
refseq|NC_008463.1|chromosome	peak313	2	2431.05	18.1047	1956944	-273	1956817	1957237	+	PA14_22490	1	azoR3	Lipid transport and metabolism	PA3223	PA14_22490	IHMA87_01721	homolog_g3306	-391	1956533	1956953	-	PA14_22470	4		Transcription	PA3225	PA14_22470	IHMA87_01719	homolog_g3308
refseq|NC_008463.1|chromosome	peak86	1	2423.82	18.07343	625218	-364	625182	625602	+	PA14_07260	1		Coenzyme transport and metabolism	PA0558	PA14_07260	IHMA87_00536	homolog_g578
refseq|NC_008463.1|chromosome	peak161	1	2319.37	17.545634999999997	1058604	-102	1058306	1058726	+	PA14_12270	1		Function unknown	PA3985	PA14_12270	IHMA87_00941	homolog_g4081
refseq|NC_008463.1|chromosome	peak78	1	2249.68	17.188254999999998	562305	-291	561994	562414	-	PA14_06340	2		General function prediction only	PA0487	PA14_06340	IHMA87_00466	homolog_g506
refseq|NC_008463.1|chromosome	peak955	1	2191.04	16.36103	5712456	-33	5712089	5712509	+	PA14_64090	3	aroQ1	Amino acid transport and metabolism	PA4846	PA14_64090	IHMA87_05334	homolog_g4980
refseq|NC_008463.1|chromosome	peak33	2	2091.91	16.37532	237093	-74	236999	237419	-	PA14_02660	1		Transcription	PA0218	PA14_02660	IHMA87_00208	homolog_g231	-277	236970	237390	+	PA14_02680	3		Energy production and conversion	PA0219	PA14_02680	IHMA87_00209	homolog_g232
refseq|NC_008463.1|chromosome	peak1022	1	2006.37	15.926925	6089080	-282	6088962	6089382	+	PA14_68260	3		Carbohydrate transport and metabolism	PA5167	PA14_68260	IHMA87_05648	homolog_g5306
refseq|NC_008463.1|chromosome	peak775	1	1994.25	15.866645000000002	4658686	-361	4658647	4659067	+	PA14_52530	1	alpR	Transcription	PA0906	PA14_52530	IHMA87_04345	homolog_g945
refseq|NC_008463.1|chromosome	peak774	1	1956.73	15.66234	4657146	-255	4656871	4657291	-	PA14_52480	1	alpE	Function unknown	PA0911	PA14_52480		homolog_g950
refseq|NC_008463.1|chromosome	peak535	1	1910.98	15.421615	3301275	-373	3300882	3301302	-	PA14_37060	6	cupA1	Cell motility	PA2128	PA14_37060		homolog_g2184
refseq|NC_008463.1|chromosome	peak150	1	1828.02	14.983695	1010758	-59	1010679	1011099	-	PA14_11650	2		Function unknown	PA4035	PA14_11650	IHMA87_00893	homolog_g4131
refseq|NC_008463.1|chromosome	peak395	1	1510.2	13.23216	2541704	-34	2541650	2542070	-	PA14_29350	2	pfeA	Inorganic ion transport and metabolism	PA2688	PA14_29350	IHMA87_03814	homolog_g2750
refseq|NC_008463.1|chromosome	peak872	1	1499.69	11.679485	5262111	-50	5261761	5262181	+	PA14_59090	4				PA14_59090	IHMA87_04940	homolog_g6283
refseq|NC_008463.1|chromosome	peak371	2	1442.52	12.770454999999998	2388301	-56	2388225	2388645	-	PA14_27500	1		Amino acid transport and metabolism	PA2828	PA14_27500	IHMA87_02139	homolog_g2898	-129	2388030	2388450	+	PA14_27510	3		"Posttranslational modification, protein turnover, chaperones"	PA2827	PA14_27510	IHMA87_02140	homolog_g2897
refseq|NC_008463.1|chromosome	peak783	1	1425.5	12.75603	4732048	-317	4731965	4732385	+	PA14_53370	1	plcR	Function unknown	PA0843	PA14_53370		homolog_g877
refseq|NC_008463.1|chromosome	peak891	2	1382.16	11.673875	5355424	-135	5355269	5355689	-	PA14_60120	3				PA14_60120		homolog_g6376	-400	5355424	5355844	+	PA14_60130	2				PA14_60130	IHMA87_04997	homolog_g6377
refseq|NC_008463.1|chromosome	peak707	2	1365.78	12.41094	4335791	-139	4335632	4336052	-	PA14_48760	1		"Secondary metabolites biosynthesis, transport and catabolism"	PA1202	PA14_48760	IHMA87_04014	homolog_g1246	-162	4335553	4335973	+	PA14_48770	1		Transcription	PA1201	PA14_48770	IHMA87_04015	homolog_g1245
refseq|NC_008463.1|chromosome	peak479	2	1344.46	12.29025	2956522	-93	2956215	2956635	+	PA14_33610	3		"Secondary metabolites biosynthesis, transport and catabolism"	PA2402	PA14_33610		homolog_g2457	-226	2956276	2956696	-	PA14_33600	4		Function unknown	PA2403	PA14_33600	IHMA87_02753	homolog_g2458
refseq|NC_008463.1|chromosome	peak167	1	1258.92	11.581635000000002	1095790	-185	1095585	1096005	-	PA14_12770	1		General function prediction only	PA3949	PA14_12770	IHMA87_00997	homolog_g4045
refseq|NC_008463.1|chromosome	peak790	1	1222.08	11.4996	4766307	-226	4766133	4766553	+	PA14_53770	2		Function unknown	PA0812	PA14_53770	IHMA87_04441	homolog_g843
refseq|NC_008463.1|chromosome	peak514	1	1215.62	11.48456	3188301	-220	3188061	3188481	-	PA14_35820	1				PA14_35820	IHMA87_03161	homolog_g6115
refseq|NC_008463.1|chromosome	peak459	1	1171.62	11.27242	2823634	-396	2823630	2824050	+	PA14_32500	1		Transcription	PA2484	PA14_32500	IHMA87_02666	homolog_g2539
refseq|NC_008463.1|chromosome	peak536	1	1119.73	10.95566	3303372	-37	3303009	3303429	+	PA14_37080	1		Transcription	PA2126	PA14_37080	IHMA87_03018	homolog_g2181
refseq|NC_008463.1|chromosome	peak857	1	1105.29	10.86896	5199497	-331	5199428	5199848	+	PA14_58380	1		Transcription	PA4499	PA14_58380	IHMA87_04821	homolog_g4609
refseq|NC_008463.1|chromosome	peak824	2	1093.51	10.79198	4994336	-73	4994009	4994429	+	PA14_55940	1	flp	"Intracellular trafficking, secretion, and vesicular transport"	PA4306	PA14_55940	IHMA87_04607	homolog_g4413	-337	4993979	4994399	-	PA14_55930	7	rcpC	"Intracellular trafficking, secretion, and vesicular transport"	PA4305	PA14_55930	IHMA87_04606	homolog_g4412
refseq|NC_008463.1|chromosome	peak403	1	1076.42	10.69161	2569007	-361	2568968	2569388	+	PA14_29650	2	ppyR	Function unknown	PA2663	PA14_29650	IHMA87_02446	homolog_g2724
refseq|NC_008463.1|chromosome	peak591	1	1045.63	10.382945	3676120	-202	3675898	3676318	-	PA14_41210	1	hupB	"Replication, recombination and repair"	PA1804	PA14_41210	IHMA87_03324	homolog_g1858
refseq|NC_008463.1|chromosome	peak420	2	1024.69	10.037835	2666644	-106	2666518	2666938	-	PA14_30730	1		Function unknown	PA2581	PA14_30730	IHMA87_02543	homolog_g2639	-318	2666562	2666982	+	PA14_30740	1		General function prediction only	PA2580	PA14_30740	IHMA87_02547	homolog_g2638
refseq|NC_008463.1|chromosome	peak405	2	997.07	10.202845	2578598	-109	2578307	2578727	+	PA14_29770	1		General function prediction only	PA2653	PA14_29770	IHMA87_02457	homolog_g2714	-150	2578428	2578848	-	PA14_29760	1		Cell motility	PA2654	PA14_29760	IHMA87_02456	homolog_g2715
refseq|NC_008463.1|chromosome	peak419	1	990.23	10.151885	2648401	-72	2648073	2648493	+	PA14_30590	2		Inorganic ion transport and metabolism	PA2590	PA14_30590		homolog_g2650
refseq|NC_008463.1|chromosome	peak816	1	989.69	9.63499	4892899	-161	4892660	4893080	+	PA14_55080	1				PA14_55080		homolog_g6256
refseq|NC_008463.1|chromosome	peak269	1	923.51	9.712625	1650965	-25	1650590	1651010	+	PA14_19120	2	rhlR	Transcription	PA3477	PA14_19120	IHMA87_01473	homolog_g3568
refseq|NC_008463.1|chromosome	peak992	1	912.12	9.665085	5966435	-315	5966350	5966770	+	PA14_66820	1	phaC1	Lipid transport and metabolism	PA5056	PA14_66820	IHMA87_05538	homolog_g5192
refseq|NC_008463.1|chromosome	peak100	1	861.39	8.582275	695911	-378	695889	696309	+	PA14_08120	7		Function unknown	PA0625	PA14_08120	IHMA87_00618	homolog_g646
refseq|NC_008463.1|chromosome	peak6	1	842.62	9.2063	37055	-133	36902	37322	-	PA14_00430	2	PA0034	Transcription	PA0034	PA14_00430	IHMA87_00036	homolog_g46
refseq|NC_008463.1|chromosome	peak213	1	838.79	9.18033	1342852	-73	1342525	1342945	+	PA14_15770	1		Function unknown	PA3762	PA14_15770	IHMA87_01192	homolog_g3856
refseq|NC_008463.1|chromosome	peak718	1	816.96	9.02455	4384050	-43	4383693	4384113	+	PA14_49340	1	pcpS	"Secondary metabolites biosynthesis, transport and catabolism"	PA1165	PA14_49340	IHMA87_04052	homolog_g1209
refseq|NC_008463.1|chromosome	peak449	1	809.23	8.986355	2736874	-230	2736704	2737124	+	PA14_31480	1		Transcription	PA2556	PA14_31480	IHMA87_02593	homolog_g2611
refseq|NC_008463.1|chromosome	peak336	2	779.29	8.791364999999999	2095466	-21	2095087	2095507	+	PA14_24170	1	fadH1	General function prediction only	PA3092	PA14_24170	IHMA87_01856	homolog_g3167	-194	2095252	2095672	-	PA14_24150	2		General function prediction only	PA3093	PA14_24150	IHMA87_01855	homolog_g3168
refseq|NC_008463.1|chromosome	peak108	2	771.82	8.402529999999999	720304	-138	720146	720566	-	PA14_08400	1		Coenzyme transport and metabolism	PA0655	PA14_08400	IHMA87_00631	homolog_g676	-379	720283	720703	+	PA14_08430	1		"Posttranslational modification, protein turnover, chaperones"	PA0657	PA14_08430	IHMA87_00633	homolog_g678
refseq|NC_008463.1|chromosome	peak700	1	753.1	8.089135	4279067	-103	4278944	4279364	-	PA14_48060	1	aprA	"Secondary metabolites biosynthesis, transport and catabolism"	PA1249	PA14_48060	IHMA87_03984	homolog_g1293
refseq|NC_008463.1|chromosome	peak960	1	737.87	8.512905	5738850	-223	5738673	5739093	+	PA14_64420	1		Function unknown	PA4871	PA14_64420	IHMA87_05359	homolog_g5005
refseq|NC_008463.1|chromosome	peak677	1	727.41	8.434365	4141348	-108	4141220	4141640	-	PA14_46520	2				PA14_46520		homolog_g6174
refseq|NC_008463.1|chromosome	peak304	2	714.7	8.353725	1899120	-37	1898757	1899177	+	PA14_21850	1		Transcription	PA3260	PA14_21850	IHMA87_01683	homolog_g3344	-67	1899033	1899453	-	PA14_21840	1		Signal transduction mechanisms	PA3261	PA14_21840	IHMA87_01682	homolog_g3345
refseq|NC_008463.1|chromosome	peak945	1	691.66	8.19496	5649510	-15	5649125	5649545	+	PA14_63300	2		General function prediction only	PA4789	PA14_63300	IHMA87_05271	homolog_g4922
refseq|NC_008463.1|chromosome	peak368	1	660.2	7.978149999999999	2368507	-323	2368430	2368850	+	PA14_27290	1		Function unknown	PA2845	PA14_27290		homolog_g2915
refseq|NC_008463.1|chromosome	peak218	1	651.61	7.91623	1364560	-231	1364309	1364729	-	PA14_16020	1		Function unknown	PA3740	PA14_16020	IHMA87_01214	homolog_g3834
refseq|NC_008463.1|chromosome	peak687	1	648.9	7.88486	4187619	-86	4187305	4187725	+	PA14_47000	1		Energy production and conversion	PA1334	PA14_47000	IHMA87_03896	homolog_g1380
refseq|NC_008463.1|chromosome	peak438	2	636.1	7.72465	2708713	-18	2708675	2709095	-	PA14_31150	1				PA14_31150		homolog_g6069	-147	2708460	2708880	+	PA14_31160	1				PA14_31160		homolog_g6070
refseq|NC_008463.1|chromosome	peak611	1	626.95	7.7431	3796712	-160	3796532	3796952	-	PA14_42670	1		Cell wall/membrane/envelope biogenesis	PA1689	PA14_42670	IHMA87_03478	homolog_g1738
refseq|NC_008463.1|chromosome	peak28	1	618.93	7.684315	182470	-212	182282	182702	+	PA14_01990	1		Function unknown	PA0160	PA14_01990	IHMA87_00162	homolog_g172
refseq|NC_008463.1|chromosome	peak674	1	613.78	7.647209999999999	4136943	-168	4136711	4137131	+	PA14_46490	1	fabF2	Lipid transport and metabolism	PA1373	PA14_46490		homolog_g1419
refseq|NC_008463.1|chromosome	peak788	2	609.2	7.44383	4751534	-147	4751281	4751701	+	PA14_53580	3				PA14_53580		homolog_g6226	-212	4751302	4751722	-	PA14_53570	1				PA14_53570		homolog_g6225
refseq|NC_008463.1|chromosome	peak329	1	576.97	7.38015	2056433	9	2056024	2056444	+	PA14_23640	1		"Translation, ribosomal structure and biogenesis"	PA3129	PA14_23640	IHMA87_01814	homolog_g3207
refseq|NC_008463.1|chromosome	peak109	1	569.86	7.3325	720980	-376	720584	721004	-	PA14_08420	1		General function prediction only	PA0656	PA14_08420	IHMA87_00632	homolog_g677
refseq|NC_008463.1|chromosome	peak365	1	556.89	7.237589999999999	2344624	-224	2344448	2344868	+	PA14_26960	1		Lipid transport and metabolism	PA2871	PA14_26960	IHMA87_02094	homolog_g2943
refseq|NC_008463.1|chromosome	peak1024	1	549.09	6.91362	6115872	-393	6115865	6116285	+	PA14_68570	1		Function unknown	PA5191	PA14_68570		homolog_g5333
refseq|NC_008463.1|chromosome	peak39	1	529.1	6.48831	299961	-372	299933	300353	+	PA14_03310	1				PA14_03310		homolog_g5857
refseq|NC_008463.1|chromosome	peak302	1	527.13	7.017565	1894176	-91	1894065	1894485	-	PA14_21770	1		Inorganic ion transport and metabolism	PA3265	PA14_21770	IHMA87_01675	homolog_g3351
refseq|NC_008463.1|chromosome	peak123	2	506.7	6.852085000000001	778281	5	777876	778296	+	PA14_09195	1		Carbohydrate transport and metabolism	PA4233	PA14_09195	IHMA87_00705	homolog_g4329	-219	778042	778462	-	PA14_09180	1	uvrA	"Replication, recombination and repair"	PA4234	PA14_09180	IHMA87_00704	homolog_g4330
refseq|NC_008463.1|chromosome	peak693	1	501.48	6.8237000000000005	4227755	-157	4227578	4227998	-	PA14_47440	1		Amino acid transport and metabolism	PA1296	PA14_47440	IHMA87_03936	homolog_g1341
refseq|NC_008463.1|chromosome	peak689	1	495.76	6.779014999999999	4210094	-207	4209867	4210287	-	PA14_47250	1		Function unknown	PA1314	PA14_47250	IHMA87_03918	homolog_g1359
refseq|NC_008463.1|chromosome	peak343	1	478.04	6.643625	2165908	-363	2165525	2165945	-	PA14_24770	2		Function unknown	PA3040	PA14_24770	IHMA87_01907	homolog_g3115
refseq|NC_008463.1|chromosome	peak402	2	477.65	6.63386	2568049	-71	2567958	2568378	-	PA14_29620	1	fphR	Transcription	PA2665	PA14_29620	IHMA87_02444	homolog_g2726	-84	2567733	2568153	+	PA14_29640	1	fhp	Energy production and conversion	PA2664	PA14_29640	IHMA87_02445	homolog_g2725
refseq|NC_008463.1|chromosome	peak340	2	468.85	6.575035	2153502	-122	2153224	2153644	+	PA14_24640	1	pyrD	Nucleotide transport and metabolism	PA3050	PA14_24640	IHMA87_01896	homolog_g3125	-210	2153272	2153692	-	PA14_24620	1		Function unknown	PA3052	PA14_24620	IHMA87_01894	homolog_g3127
refseq|NC_008463.1|chromosome	peak604	1	465.6	6.542885	3762209	-7	3762182	3762602	-	PA14_42160	4		Function unknown	PA1730	PA14_42160	IHMA87_03473	homolog_g1779
refseq|NC_008463.1|chromosome	peak602	2	463.1	6.52522	3757348	-47	3756995	3757415	+	PA14_42120	1		Energy production and conversion	PA1734	PA14_42120	IHMA87_03469	homolog_g1783	-66	3757262	3757682	-	PA14_42100	1		General function prediction only	PA1735	PA14_42100	IHMA87_03468	homolog_g1784
refseq|NC_008463.1|chromosome	peak57	2	458.13	6.490095	397052	-34	396686	397106	+	PA14_04440	2		General function prediction only	PA0340	PA14_04440	IHMA87_00318	homolog_g356	-88	396944	397364	-	PA14_04430	1		Function unknown	PA0339	PA14_04430	IHMA87_00317	homolog_g355
refseq|NC_008463.1|chromosome	peak835	1	451.97	6.43594	5095928	11	5095919	5096339	-	PA14_57200	1		"Posttranslational modification, protein turnover, chaperones"	PA4401	PA14_57200	IHMA87_04719	homolog_g4508
refseq|NC_008463.1|chromosome	peak679	1	447.02	6.40577	4150773	-285	4150658	4151078	+	PA14_46600	1				PA14_46600		homolog_g6182
refseq|NC_008463.1|chromosome	peak15	1	433.07	6.287465	92487	-13	92454	92874	-	PA14_00910	7	icmF1	Function unknown	PA0077	PA14_00910	IHMA87_00079	homolog_g89
refseq|NC_008463.1|chromosome	peak855	1	420.39	6.19825	5192065	-253	5191792	5192212	-	PA14_58290	6		Function unknown	PA4492	PA14_58290	IHMA87_04814	homolog_g4602
refseq|NC_008463.1|chromosome	peak12	1	404.28	6.065620000000001	75244	-201	75023	75443	-	PA14_00760	1		Function unknown	PA0064	PA14_00760	IHMA87_00066	homolog_g76
refseq|NC_008463.1|chromosome	peak1033	2	397.52	5.68839	6178000	-84	6177684	6178104	+	PA14_69250	1		Function unknown	PA5244	PA14_69250	IHMA87_05728	homolog_g5388	-160	6177820	6178240	-	PA14_69240	2	hemB	Coenzyme transport and metabolism	PA5243	PA14_69240	IHMA87_05727	homolog_g5387
refseq|NC_008463.1|chromosome	peak571	2	390.33	5.95219	3579744	-63	3579407	3579827	+	PA14_40180	2		Energy production and conversion	PA1881	PA14_40180	IHMA87_03236	homolog_g1936	-268	3579456	3579876	-	PA14_40170	1		Inorganic ion transport and metabolism	PA1882	PA14_40170	IHMA87_03235	homolog_g1937
refseq|NC_008463.1|chromosome	peak1026	1	384.05	5.894675	6145059	-97	6144942	6145362	-	PA14_68870	3	gcvT1	Amino acid transport and metabolism	PA5215	PA14_68870	IHMA87_05698	homolog_g5358
refseq|NC_008463.1|chromosome	peak274	2	381.71	5.873265	1696899	-46	1696545	1696965	+	PA14_19660	1		Energy production and conversion	PA3435	PA14_19660	IHMA87_01507	homolog_g3525	-234	1696645	1697065	-	PA14_19650	1		Function unknown	PA3436	PA14_19650		homolog_g3526
refseq|NC_008463.1|chromosome	peak719	1	369.31	5.77889	4391364	-124	4391220	4391640	-	PA14_49410	1		Transcription	PA1159	PA14_49410		homolog_g1203
refseq|NC_008463.1|chromosome	peak796	1	366.56	5.746575	4830628	-27	4830255	4830675	+	PA14_54490	1		Signal transduction mechanisms	PA0758	PA14_54490	IHMA87_04499	homolog_g789
refseq|NC_008463.1|chromosome	peak383	1	361.62	5.709175	2463283	-212	2463051	2463471	-	PA14_28570	2	endA	"Replication, recombination and repair"	PA2749	PA14_28570	IHMA87_02333	homolog_g2813
refseq|NC_008463.1|chromosome	peak769	2	361.33	5.695525	4643870	-139	4643609	4644029	+	PA14_52330	1		Function unknown	PA0922	PA14_52330	IHMA87_04316	homolog_g961	-263	4643587	4644007	-	PA14_52310	1	dinB	"Replication, recombination and repair"	PA0923	PA14_52310	IHMA87_04314	homolog_g963
refseq|NC_008463.1|chromosome	peak917	2	360.91	5.704675	5496443	-27	5496396	5496816	-	PA14_61590	2		General function prediction only	PA4656	PA14_61590	IHMA87_05115	homolog_g4772	-387	5496430	5496850	+	PA14_61600	1		General function prediction only	PA4657	PA14_61600	IHMA87_05116	homolog_g4773
refseq|NC_008463.1|chromosome	peak208	2	360.11	5.696815	1331250	-49	1331181	1331601	-	PA14_15650	1				PA14_15650		homolog_g5943	-100	1330950	1331370	+	PA14_15660	1				PA14_15660		homolog_g5944
refseq|NC_008463.1|chromosome	peak863	1	357.99	5.678335	5233619	-163	5233436	5233856	-	PA14_58720	1				PA14_58720		homolog_g6263
refseq|NC_008463.1|chromosome	peak946	1	345.25	5.579845000000001	5650586	-56	5650242	5650662	+	PA14_63320	1		Function unknown	PA4791	PA14_63320	IHMA87_05273	homolog_g4924
refseq|NC_008463.1|chromosome	peak553	1	344.45	5.572945	3411392	-89	3411283	3411703	-	PA14_38220	2		Inorganic ion transport and metabolism	PA2033	PA14_38220	IHMA87_03082	homolog_g2088
refseq|NC_008463.1|chromosome	peak1	1	338.96	5.517704999999999	15549	-72	15221	15641	+	PA14_00140	1		Function unknown	PA0013	PA14_00140	IHMA87_00012	homolog_g25
refseq|NC_008463.1|chromosome	peak50	1	336.24	5.371745000000001	335087	-338	334729	335149	-	PA14_03720	1		Signal transduction mechanisms	PA0285	PA14_03720	IHMA87_00262	homolog_g299
refseq|NC_008463.1|chromosome	peak709	1	325.91	5.415675	4337705	-168	4337517	4337937	-	PA14_48780	1		General function prediction only	PA1200	PA14_48780	IHMA87_04016	homolog_g1244
refseq|NC_008463.1|chromosome	peak765	1	320.0	5.359245	4630882	-33	4630829	4631249	-	PA14_52210	2	cysM	Amino acid transport and metabolism	PA0932	PA14_52210	IHMA87_04305	homolog_g972
refseq|NC_008463.1|chromosome	peak387	1	319.59	5.35972	2475585	-386	2475179	2475599	-	PA14_28750	1				PA14_28750		homolog_g6023
refseq|NC_008463.1|chromosome	peak786	1	309.53	5.26712	4744859	-103	4744736	4745156	-	PA14_53510	1		General function prediction only	PA0832	PA14_53510	IHMA87_04425	homolog_g865
refseq|NC_008463.1|chromosome	peak413	1	307.32	5.24876	2619949	-41	2619888	2620308	-	PA14_30240	1	infA	"Translation, ribosomal structure and biogenesis"	PA2619	PA14_30240	IHMA87_02497	homolog_g2680
refseq|NC_008463.1|chromosome	peak41	1	302.29	5.0526	305859	-260	305579	305999	-	PA14_03340	3				PA14_03340		homolog_g5860
refseq|NC_008463.1|chromosome	peak962	2	299.89	5.18609	5748120	-63	5748037	5748457	-	PA14_64510	1		Cell wall/membrane/envelope biogenesis	PA4879	PA14_64510	IHMA87_05368	homolog_g5013	-233	5747953	5748373	+	PA14_64520	1		Inorganic ion transport and metabolism	PA4880	PA14_64520	IHMA87_05369	homolog_g5014
refseq|NC_008463.1|chromosome	peak8	1	292.46	5.03775	40565	-45	40210	40630	+	PA14_00480	1		Function unknown	PA0039	PA14_00480	IHMA87_00041	homolog_g51
refseq|NC_008463.1|chromosome	peak166	2	287.81	5.078329999999999	1091619	-24	1091575	1091995	-	PA14_12730	1		"Secondary metabolites biosynthesis, transport and catabolism"	PA3953	PA14_12730	IHMA87_00993	homolog_g4049	-217	1091436	1091856	+	PA14_12740	1		Function unknown	PA3952	PA14_12740	IHMA87_00994	homolog_g4048
refseq|NC_008463.1|chromosome	peak370	2	285.88	5.05381	2382945	-4	2382921	2383341	-	PA14_27440	1		Transcription	PA2834	PA14_27440	IHMA87_02133	homolog_g2904	-120	2382665	2383085	+	PA14_27450	1		Signal transduction mechanisms	PA2833	PA14_27450	IHMA87_02134	homolog_g2903
refseq|NC_008463.1|chromosome	peak576	1	280.42	5.01191	3608910	-325	3608835	3609255	+	PA14_40380	1		Transcription	PA1864	PA14_40380	IHMA87_03256	homolog_g1919
refseq|NC_008463.1|chromosome	peak361	1	269.78	4.91072	2293121	0	2292721	2293141	+	PA14_26280	1		Signal transduction mechanisms	PA2920	PA14_26280	IHMA87_02044	homolog_g2992
refseq|NC_008463.1|chromosome	peak170	1	262.47	4.8488500000000005	1110986	-251	1110837	1111257	+	PA14_12980	1		Function unknown	PA3934	PA14_12980	IHMA87_01011	homolog_g4030
refseq|NC_008463.1|chromosome	peak87	2	259.92	4.8253900000000005	627624	-13	627237	627657	+	PA14_07290	1		General function prediction only	PA0560	PA14_07290	IHMA87_00538	homolog_g580	-100	627504	627924	-	PA14_07280	1		General function prediction only	PA0559	PA14_07280	IHMA87_00537	homolog_g579
refseq|NC_008463.1|chromosome	peak731	2	255.76	4.78734	4444261	-99	4444142	4444562	-	PA14_49970	1		Defense mechanisms	PA1113	PA14_49970	IHMA87_04091	homolog_g1157	-372	4444233	4444653	+	PA14_49990	1				PA14_49990	IHMA87_04092	homolog_g6204
refseq|NC_008463.1|chromosome	peak363	1	249.55	4.725285	2319523	-205	2319328	2319748	+	PA14_26620	1		Function unknown	PA2894	PA14_26620	IHMA87_02071	homolog_g2966
refseq|NC_008463.1|chromosome	peak1066	1	245.23	4.690345	6353054	-231	6352885	6353305	+	PA14_71300	2		Energy production and conversion	PA5400	PA14_71300	IHMA87_05931	homolog_g5550
refseq|NC_008463.1|chromosome	peak869	1	244.56	4.67614	5252203	-302	5252105	5252525	+	PA14_58920	8				PA14_58920	IHMA87_04884	homolog_g6268
refseq|NC_008463.1|chromosome	peak437	1	243.66	4.67121	2705876	-227	2705629	2706049	-	PA14_31100	6				PA14_31100		homolog_g6066
refseq|NC_008463.1|chromosome	peak88	1	242.03	4.609	634778	0	634758	635178	-	PA14_07420	2		Function unknown	PA0571	PA14_07420	IHMA87_00548	homolog_g591
refseq|NC_008463.1|chromosome	peak272	1	231.8	4.562015000000001	1688893	-356	1688849	1689269	+	PA14_19540	5		Inorganic ion transport and metabolism	PA3445	PA14_19540		homolog_g3536
refseq|NC_008463.1|chromosome	peak102	2	231.14	4.5544	701834	-92	701526	701946	+	PA14_08200	1		Function unknown	PA0632	PA14_08200		homolog_g653	-393	701827	702247	+	PA14_08210	2		Function unknown	PA0633	PA14_08210		homolog_g654
refseq|NC_008463.1|chromosome	peak128	2	226.72	4.388245	813520	-311	813431	813851	+	PA14_09490	1	phzM	"Translation, ribosomal structure and biogenesis"	PA4209	PA14_09490	IHMA87_00726	homolog_g4305	-385	813115	813535	-	PA14_09480	2	phzA1	General function prediction only	PA4210	PA14_09480		homolog_g4306
refseq|NC_008463.1|chromosome	peak657	1	217.4	4.424375	4024953	-46	4024887	4025307	-	PA14_45120	1		Function unknown	PA1492	PA14_45120		homolog_g1538
refseq|NC_008463.1|chromosome	peak9	1	213.28	4.382515	58771	-247	58618	59038	+	PA14_00570	3		Cell wall/membrane/envelope biogenesis	PA0045	PA14_00570	IHMA87_00050	homolog_g57
refseq|NC_008463.1|chromosome	peak409	1	213.22	4.37744	2599451	-324	2599107	2599527	-	PA14_30020	13	nuoA	Energy production and conversion	PA2637	PA14_30020	IHMA87_02479	homolog_g2698
refseq|NC_008463.1|chromosome	peak630	1	201.99	4.26714	3889806	-284	3889690	3890110	+	PA14_43680	2	fabA	Lipid transport and metabolism	PA1610	PA14_43680	IHMA87_03559	homolog_g1659
refseq|NC_008463.1|chromosome	peak830	2	195.43	4.20111	5053655	-2	5053633	5054053	-	PA14_56720	1		Cell wall/membrane/envelope biogenesis	PA4361	PA14_56720	IHMA87_04676	homolog_g4468	-183	5053438	5053858	+	PA14_56730	1		Function unknown	PA4362	PA14_56730	IHMA87_04677	homolog_g4469
refseq|NC_008463.1|chromosome	peak550	1	194.28	4.16377	3386745	-296	3386641	3387061	+	PA14_37950	2	cynT	Inorganic ion transport and metabolism	PA2053	PA14_37950	IHMA87_03065	homolog_g2108
refseq|NC_008463.1|chromosome	peak903	2	188.69	4.132365	5403497	-262	5403215	5403635	-	PA14_60600	1	rtcR	Signal transduction mechanisms	PA4581	PA14_60600	IHMA87_05042	homolog_g4696	-398	5403495	5403915	+	PA14_60630	2		"Posttranslational modification, protein turnover, chaperones"	PA4582	PA14_60630	IHMA87_05044	homolog_g4698
refseq|NC_008463.1|chromosome	peak551	2	187.98	4.121385	3389787	-80	3389687	3390107	-	PA14_37990	2		Transcription	PA2050	PA14_37990		homolog_g2105	-248	3389635	3390055	+	PA14_38000	2				PA14_38000		homolog_g6143
