## Supplementary Dataset 2 for "Determination of the Two-Component Systems regulatory network reveals core and accessory regulations across *Pseudomonas aeruginosa* lineages": CS50_AlgB-PA5483_PAO1.tab

chrom	peakID	number_of_putative_targets	log(qvalue)	fold_enrichment	summit_position	dist_to_ATG_target1	prom_start_1	prom_end_1	strand_1	first_gene_ID_1	number_of_genes_in_operon_1	name_1	COG_1	PAO1_ID_1	PA14_ID_1	IHMA87_ID_1	homolog_group_1	putative_target_2
refseq|NC_002516.2|chromosome	peak354	2	15625.87	84.08921000000001	2352526	-6	2352132	2352552	+	PA2137	1		Signal transduction mechanisms	PA2137	PA14_36920	IHMA87_03012	homolog_g2193	-96	2352410	2352830	-	PA2136	1		Function unknown	PA2136	PA14_36930	IHMA87_03013	homolog_g2192
refseq|NC_002516.2|chromosome	peak363	1	11193.24	64.50377	2396402	-150	2396232	2396652	-	PA2174	1		Function unknown	PA2174	PA14_36470	IHMA87_02969	homolog_g2230
refseq|NC_002516.2|chromosome	peak701	1	10387.86	62.44945	4606826	-59	4606485	4606905	+	PA4118	1		Function unknown	PA4118	PA14_10680	IHMA87_00803	homolog_g4214
refseq|NC_002516.2|chromosome	peak947	2	8774.94	53.803195	6173121	-227	6172948	6173368	+	PA5483	2	algB	Signal transduction mechanisms	PA5483	PA14_72380	IHMA87_06026	homolog_g5634	-248	6172853	6173273	-	PA5482	1		Function unknown	PA5482	PA14_72370	IHMA87_06025	homolog_g5633
refseq|NC_002516.2|chromosome	peak475	1	8175.11	54.02505	3109424	-167	3109237	3109657	-	PA2747	1		Function unknown	PA2747	PA14_28600	IHMA87_02337	homolog_g2811
refseq|NC_002516.2|chromosome	peak860	1	8013.99	50.714195	5619882	-347	5619515	5619935	-	PA5001	1		Function unknown	PA5001	PA14_66120	IHMA87_05485	homolog_g5137
refseq|NC_002516.2|chromosome	peak28	2	7517.06	48.71474500000001	153471	-165	153286	153706	-	PA0134	1		General function prediction only	PA0134	PA14_01660	IHMA87_00137	homolog_g146	-225	153296	153716	+	PA0135	1		Function unknown	PA0135			homolog_g147
refseq|NC_002516.2|chromosome	peak535	1	7354.66	45.65562	3517644	-284	3517528	3517948	+	PA3136	1		Defense mechanisms	PA3136	PA14_23530	IHMA87_01803	homolog_g3218
refseq|NC_002516.2|chromosome	peak574	1	6575.13	43.60416	3779385	-177	3779162	3779582	+	PA3369	1		Function unknown	PA3369	PA14_20480	IHMA87_01573	homolog_g3459
refseq|NC_002516.2|chromosome	peak555	2	6481.59	43.45156	3642879	-45	3642814	3643234	-	PA3256	1		General function prediction only	PA3256	PA14_21890	IHMA87_01688	homolog_g3339	-85	3642564	3642984	+	PA3257	1	prc	Cell wall/membrane/envelope biogenesis	PA3257	PA14_21880	IHMA87_01687	homolog_g3340
refseq|NC_002516.2|chromosome	peak478	2	5773.0	39.37155	3115026	-278	3114904	3115324	+	PA2754	1		Function unknown	PA2754	PA14_28490	IHMA87_02325	homolog_g2818	-343	3114663	3115083	-	PA2752	1		Function unknown	PA2752	PA14_28510		homolog_g2816
refseq|NC_002516.2|chromosome	peak689	1	5454.89	38.627505	4507865	-32	4507497	4507917	+	PA4026	1		General function prediction only	PA4026	PA14_11750	IHMA87_00902	homolog_g4122
refseq|NC_002516.2|chromosome	peak81	1	5396.45	38.147115	606221	-308	605893	606313	-	PA0547	2		Transcription	PA0547	PA14_07110	IHMA87_00525	homolog_g567
refseq|NC_002516.2|chromosome	peak342	2	5351.15	37.72605	2291050	-63	2290713	2291133	+	PA2082	1	kynR	Transcription	PA2082	PA14_37580	IHMA87_03041	homolog_g2137	-70	2290960	2291380	-	PA2081	2	kynB	General function prediction only	PA2081	PA14_37590	IHMA87_03042	homolog_g2136
refseq|NC_002516.2|chromosome	peak67	1	5336.52	37.99399	504886	-161	504647	505067	+	PA0449	1		Lipid transport and metabolism	PA0449	PA14_05860	IHMA87_00428	homolog_g467
refseq|NC_002516.2|chromosome	peak650	1	5021.26	35.92511	4243947	-295	4243632	4244052	-	PA3784	1		Function unknown	PA3784	PA14_15130	IHMA87_01169	homolog_g3878
refseq|NC_002516.2|chromosome	peak550	2	4875.87	33.13103	3612176	-281	3611875	3612295	-	PA3223	1	azoR3	Lipid transport and metabolism	PA3223	PA14_22490	IHMA87_01721	homolog_g3306	-383	3612159	3612579	+	PA3225	4		Transcription	PA3225	PA14_22470	IHMA87_01719	homolog_g3308
refseq|NC_002516.2|chromosome	peak813	1	4836.92	34.7516	5323288	-187	5323081	5323501	-	PA4739	2		General function prediction only	PA4739	PA14_62690	IHMA87_05216	homolog_g4869
refseq|NC_002516.2|chromosome	peak476	1	4575.0	33.731759999999994	3110033	-344	3109669	3110089	-	PA2747a	1
refseq|NC_002516.2|chromosome	peak285	2	4202.49	31.957945	1888173	13	1888166	1888586	-	PA1745	1		Function unknown	PA1745	PA14_41980	IHMA87_03460	homolog_g1794	-234	1888007	1888427	+	PA1746	1		Function unknown	PA1746	PA14_41970	IHMA87_03459	homolog_g1795
refseq|NC_002516.2|chromosome	peak889	2	4181.22	31.615945000000004	5770873	-64	5770537	5770957	+	PA5122	2		Function unknown	PA5122	PA14_67640	IHMA87_05597	homolog_g5258	-224	5770629	5771049	-	PA5121	1		Cell wall/membrane/envelope biogenesis	PA5121	PA14_67630	IHMA87_05596	homolog_g5257
refseq|NC_002516.2|chromosome	peak798	1	3974.18	30.457035	5197801	-80	5197481	5197901	+	PA4630	1		General function prediction only	PA4630	PA14_61270	IHMA87_05092	homolog_g4746
refseq|NC_002516.2|chromosome	peak130	1	3773.3	25.852855	927037	-110	926747	927167	+	PA0848	2		"Posttranslational modification, protein turnover, chaperones"	PA0848	PA14_53300	IHMA87_04409	homolog_g882
refseq|NC_002516.2|chromosome	peak837	1	3773.13	26.128545	5441797	-40	5441437	5441857	+	PA4846	3	aroQ1	Amino acid transport and metabolism	PA4846	PA14_64090	IHMA87_05334	homolog_g4980
refseq|NC_002516.2|chromosome	peak360	2	3244.36	25.687935	2390083	-172	2389855	2390275	+	PA2166	1		Function unknown	PA2166	PA14_36560	IHMA87_02979	homolog_g2222	-196	2389867	2390287	-	PA2165	6		Carbohydrate transport and metabolism	PA2165	PA14_36570	IHMA87_02980	homolog_g2221
refseq|NC_002516.2|chromosome	peak217	1	3229.63	24.758245	1491259	-176	1491063	1491483	-	PA1373	1	fabF2	Lipid transport and metabolism	PA1373	PA14_46490		homolog_g1419
refseq|NC_002516.2|chromosome	peak42	2	3035.08	24.658465	246942	-74	246848	247268	-	PA0218	1		Transcription	PA0218	PA14_02660	IHMA87_00208	homolog_g231	-277	246819	247239	+	PA0219	3		Energy production and conversion	PA0219	PA14_02680	IHMA87_00209	homolog_g232
refseq|NC_002516.2|chromosome	peak139	1	2990.97	24.69949	994443	-256	994299	994719	+	PA0911	1	alpE	Function unknown	PA0911	PA14_52480		homolog_g950
refseq|NC_002516.2|chromosome	peak166	1	2922.45	25.01773	1105694	-194	1105488	1105908	+	PA1020	5		Lipid transport and metabolism	PA1020	PA14_51120	IHMA87_04193	homolog_g1062
refseq|NC_002516.2|chromosome	peak757	1	2733.15	23.234635	4973897	-277	4973774	4974194	+	PA4441	1		Function unknown	PA4441	PA14_57690	IHMA87_04762	homolog_g4550
refseq|NC_002516.2|chromosome	peak224	1	2464.91	21.96167	1518539	-375	1518514	1518934	+	PA1397	1	PA1397	Transcription	PA1397	PA14_46360	IHMA87_03790	homolog_g1443
refseq|NC_002516.2|chromosome	peak351	1	2321.3	19.40121	2342131	-362	2342093	2342513	+	PA2128	6	cupA1	Cell motility	PA2128	PA14_37060		homolog_g2184
refseq|NC_002516.2|chromosome	peak350	1	2109.57	19.48802	2340032	-45	2339967	2340387	-	PA2126	1		Transcription	PA2126	PA14_37080	IHMA87_03018	homolog_g2181
refseq|NC_002516.2|chromosome	peak349	1	2072.6	19.639395	2333008	-188	2332800	2333220	-	PA2120	1		Function unknown	PA2120	PA14_37150	IHMA87_03024	homolog_g2175
refseq|NC_002516.2|chromosome	peak184	1	2018.34	19.11477	1264924	-5	1264899	1265319	-	PA1165	1	pcpS	"Secondary metabolites biosynthesis, transport and catabolism"	PA1165	PA14_49340	IHMA87_04052	homolog_g1209
refseq|NC_002516.2|chromosome	peak83	1	1880.61	18.20442	615243	-364	615207	615627	+	PA0558	1		Coenzyme transport and metabolism	PA0558	PA14_07260	IHMA87_00536	homolog_g578
refseq|NC_002516.2|chromosome	peak678	1	1798.57	17.696759999999998	4466346	-96	4466230	4466650	-	PA3985	1		Function unknown	PA3985	PA14_12270	IHMA87_00941	homolog_g4081
refseq|NC_002516.2|chromosome	peak436	1	1732.08	17.00732	2933477	-15	2933442	2933862	-	PA2590	2		Inorganic ion transport and metabolism	PA2590	PA14_30590		homolog_g2650
refseq|NC_002516.2|chromosome	peak122	1	1681.21	16.691095	891082	-228	890834	891254	-	PA0812	2		Function unknown	PA0812	PA14_53770	IHMA87_04441	homolog_g843
refseq|NC_002516.2|chromosome	peak129	1	1638.07	16.741815	919566	-326	919220	919640	-	PA0843	1	plcR	Function unknown	PA0843	PA14_53370		homolog_g877
refseq|NC_002516.2|chromosome	peak489	2	1564.84	15.91181	3181071	-66	3180737	3181157	+	PA2828	1		Amino acid transport and metabolism	PA2828	PA14_27500	IHMA87_02139	homolog_g2898	-119	3180932	3181352	-	PA2827	3		"Posttranslational modification, protein turnover, chaperones"	PA2827	PA14_27510	IHMA87_02140	homolog_g2897
refseq|NC_002516.2|chromosome	peak690	1	1532.96	16.07157	4515488	-62	4515150	4515570	+	PA4035	2		Function unknown	PA4035	PA14_11650	IHMA87_00893	homolog_g4131
refseq|NC_002516.2|chromosome	peak488	1	1360.93	14.977465000000002	3173195	-20	3173155	3173575	-	PA2818	1	arr	Signal transduction mechanisms	PA2818		IHMA87_02253	homolog_g2885
refseq|NC_002516.2|chromosome	peak419	1	1173.77	13.296780000000002	2803715	-399	2803296	2803716	-	PA2484	1		Transcription	PA2484	PA14_32500	IHMA87_02666	homolog_g2539
refseq|NC_002516.2|chromosome	peak495	1	1159.64	12.984535	3224755	-222	3224513	3224933	-	PA2871	1		Lipid transport and metabolism	PA2871	PA14_26960	IHMA87_02094	homolog_g2943
refseq|NC_002516.2|chromosome	peak403	2	1095.45	12.667355	2687270	-92	2687158	2687578	-	PA2402	3		"Secondary metabolites biosynthesis, transport and catabolism"	PA2402	PA14_33610		homolog_g2457	-227	2687097	2687517	+	PA2403	4		Function unknown	PA2403	PA14_33600	IHMA87_02753	homolog_g2458
refseq|NC_002516.2|chromosome	peak841	1	1048.45	12.294025	5468184	-225	5468009	5468429	+	PA4871	1		Function unknown	PA4871	PA14_64420	IHMA87_05359	homolog_g5005
refseq|NC_002516.2|chromosome	peak770	1	1007.92	12.02331	5035914	-331	5035845	5036265	+	PA4499	1		Transcription	PA4499	PA14_58380	IHMA87_04821	homolog_g4609
refseq|NC_002516.2|chromosome	peak670	2	950.85	11.963905	4433427	16	4433011	4433431	+	PA3953	1		"Secondary metabolites biosynthesis, transport and catabolism"	PA3953	PA14_12730	IHMA87_00993	homolog_g4049	-116	4433291	4433711	-	PA3952	1		Function unknown	PA3952	PA14_12740	IHMA87_00994	homolog_g4048
refseq|NC_002516.2|chromosome	peak7	1	922.65	11.44302	37060	-159	36881	37301	-	PA0034	2	PA0034	Transcription	PA0034	PA14_00430	IHMA87_00036	homolog_g46
refseq|NC_002516.2|chromosome	peak585	1	875.68	10.3373	3890673	-23	3890630	3891050	-	PA3477	2	rhlR	Transcription	PA3477	PA14_19120	IHMA87_01473	homolog_g3568
refseq|NC_002516.2|chromosome	peak467	2	854.63	10.999105	3075252	-34	3075198	3075618	-	PA2720	1		Function unknown	PA2720	PA14_28990	IHMA87_03845	homolog_g2782	-159	3075011	3075431	+	PA2721	2		Function unknown	PA2721	PA14_28960	IHMA87_03846	homolog_g2783
refseq|NC_002516.2|chromosome	peak582	1	822.56	10.79495	3852161	-360	3851781	3852201	-	PA3445	5		Inorganic ion transport and metabolism	PA3445	PA14_19540		homolog_g3536
refseq|NC_002516.2|chromosome	peak95	1	775.25	10.343475	683225	-374	683199	683619	+	PA0625	7		Function unknown	PA0625	PA14_08120	IHMA87_00618	homolog_g646
refseq|NC_002516.2|chromosome	peak527	2	741.36	10.01945	3472790	13	3472783	3473203	-	PA3092	1	fadH1	General function prediction only	PA3092	PA14_24170	IHMA87_01856	homolog_g3167	-228	3472618	3473038	+	PA3093	2		General function prediction only	PA3093	PA14_24150	IHMA87_01855	homolog_g3168
refseq|NC_002516.2|chromosome	peak312	2	725.09	10.0292	2052697	-87	2052590	2053010	-	PA1881	2		Energy production and conversion	PA1881	PA14_40180	IHMA87_03236	homolog_g1936	-244	2052541	2052961	+	PA1882	1		Inorganic ion transport and metabolism	PA1882	PA14_40170	IHMA87_03235	homolog_g1937
refseq|NC_002516.2|chromosome	peak38	2	718.31	9.847645	235983	4	235967	236387	-	PA0206	4		Amino acid transport and metabolism	PA0206		IHMA87_00195	homolog_g219	-235	235818	236238	+	PA0207	1		Transcription	PA0207		IHMA87_00196	homolog_g220
refseq|NC_002516.2|chromosome	peak434	1	712.91	9.73966	2914144	-355	2913769	2914189	-	PA2576	1		Amino acid transport and metabolism	PA2576	PA14_30790	IHMA87_02551	homolog_g2634
refseq|NC_002516.2|chromosome	peak453	1	712.36	9.837705	3012890	-353	3012517	3012937	-	PA2663	2	ppyR	Function unknown	PA2663	PA14_29650	IHMA87_02446	homolog_g2724
refseq|NC_002516.2|chromosome	peak768	1	709.98	9.86278	5028261	-30	5028211	5028631	-	PA4492	6		Function unknown	PA4492	PA14_58290	IHMA87_04814	homolog_g4602
refseq|NC_002516.2|chromosome	peak556	2	699.54	9.616174999999998	3648099	-33	3648046	3648466	-	PA3260	1		Transcription	PA3260	PA14_21850	IHMA87_01683	homolog_g3344	-71	3647770	3648190	+	PA3261	1		Signal transduction mechanisms	PA3261	PA14_21840	IHMA87_01682	homolog_g3345
refseq|NC_002516.2|chromosome	peak825	1	680.72	9.57684	5377785	-6	5377391	5377811	+	PA4789	2		General function prediction only	PA4789	PA14_63300	IHMA87_05271	homolog_g4922
refseq|NC_002516.2|chromosome	peak869	1	676.35	9.56264	5695065	-301	5694966	5695386	+	PA5056	1	phaC1	Lipid transport and metabolism	PA5056	PA14_66820	IHMA87_05538	homolog_g5192
refseq|NC_002516.2|chromosome	peak640	1	668.68	9.31456	4193441	-234	4193275	4193695	+	PA3740	1		Function unknown	PA3740	PA14_16020	IHMA87_01214	homolog_g3834
refseq|NC_002516.2|chromosome	peak645	1	666.65	8.91978	4215156	-77	4215059	4215479	-	PA3762	1		Function unknown	PA3762	PA14_15770	IHMA87_01192	homolog_g3856
refseq|NC_002516.2|chromosome	peak275	1	665.55	9.350045	1838100	-160	1837860	1838280	+	PA1689	1		Cell wall/membrane/envelope biogenesis	PA1689	PA14_42670	IHMA87_03478	homolog_g1738
refseq|NC_002516.2|chromosome	peak296	1	661.0	8.795190000000002	1958551	-208	1958359	1958779	+	PA1804	1	hupB	"Replication, recombination and repair"	PA1804	PA14_41210	IHMA87_03324	homolog_g1858
refseq|NC_002516.2|chromosome	peak704	1	658.2	9.38144	4632666	-207	4632473	4632893	+	PA4142	3		Cell wall/membrane/envelope biogenesis	PA4142	PA14_10350	IHMA87_00779	homolog_g4238
refseq|NC_002516.2|chromosome	peak205	1	649.78	9.13949	1406849	-158	1406607	1407027	+	PA1296	1		Amino acid transport and metabolism	PA1296	PA14_47440	IHMA87_03936	homolog_g1341
refseq|NC_002516.2|chromosome	peak429	1	631.43	9.249669999999998	2890520	-233	2890267	2890687	-	PA2556	1		Transcription	PA2556	PA14_31480	IHMA87_02593	homolog_g2611
refseq|NC_002516.2|chromosome	peak137	1	613.91	8.876035	992902	-359	992523	992943	-	PA0906	1	alpR	Transcription	PA0906	PA14_52530	IHMA87_04345	homolog_g945
refseq|NC_002516.2|chromosome	peak104	2	578.71	7.918315	709329	-147	709162	709582	-	PA0655	1		Coenzyme transport and metabolism	PA0655	PA14_08400	IHMA87_00631	homolog_g676	-370	709299	709719	+	PA0657	1		"Posttranslational modification, protein turnover, chaperones"	PA0657	PA14_08430	IHMA87_00633	homolog_g678
refseq|NC_002516.2|chromosome	peak735	2	568.18	7.07266	4830904	-60	4830564	4830984	+	PA4306	1	flp	"Intracellular trafficking, secretion, and vesicular transport"	PA4306	PA14_55940	IHMA87_04607	homolog_g4413	-350	4830534	4830954	-	PA4305	7	rcpC	"Intracellular trafficking, secretion, and vesicular transport"	PA4305	PA14_55930	IHMA87_04606	homolog_g4412
refseq|NC_002516.2|chromosome	peak105	1	560.63	8.38694	709982	-362	709600	710020	-	PA0656	1		General function prediction only	PA0656	PA14_08420	IHMA87_00632	homolog_g677
refseq|NC_002516.2|chromosome	peak196	1	543.69	7.487595	1355539	-92	1355231	1355651	+	PA1249	1	aprA	"Secondary metabolites biosynthesis, transport and catabolism"	PA1249	PA14_48060	IHMA87_03984	homolog_g1293
refseq|NC_002516.2|chromosome	peak534	1	526.27	8.33494	3511856	8	3511844	3512264	-	PA3129	1		"Translation, ribosomal structure and biogenesis"	PA3129	PA14_23640	IHMA87_01814	homolog_g3207
refseq|NC_002516.2|chromosome	peak469	1	515.34	6.9148950000000005	3089593	20	3089593	3090013	-	PA2730	1		Function unknown	PA2730			homolog_g2792
refseq|NC_002516.2|chromosome	peak723	2	486.51	7.915699999999999	4748541	1	4748522	4748942	-	PA4233	1		Carbohydrate transport and metabolism	PA4233	PA14_09195	IHMA87_00705	homolog_g4329	-215	4748356	4748776	+	PA4234	1	uvrA	"Replication, recombination and repair"	PA4234	PA14_09180	IHMA87_00704	homolog_g4330
refseq|NC_002516.2|chromosome	peak55	2	480.48	7.78471	382883	-31	382514	382934	+	PA0340	2		General function prediction only	PA0340	PA14_04440	IHMA87_00318	homolog_g356	-91	382772	383192	-	PA0339	1		Function unknown	PA0339	PA14_04430	IHMA87_00317	homolog_g355
refseq|NC_002516.2|chromosome	peak493	1	478.45	7.664104999999999	3200866	-313	3200533	3200953	-	PA2845	1		Function unknown	PA2845	PA14_27290		homolog_g2915
refseq|NC_002516.2|chromosome	peak517	1	477.88	7.799964999999999	3403465	-347	3403412	3403832	+	PA3040	2		Function unknown	PA3040	PA14_24770	IHMA87_01907	homolog_g3115
refseq|NC_002516.2|chromosome	peak773	1	475.56	7.70706	5049523	-246	5049369	5049789	+	PA4512	1	lpxO1	"Posttranslational modification, protein turnover, chaperones"	PA4512	PA14_58550	IHMA87_04834	homolog_g4622
refseq|NC_002516.2|chromosome	peak282	1	474.23	7.728169999999999	1872602	0	1872202	1872622	+	PA1730	4		Function unknown	PA1730	PA14_42160	IHMA87_03473	homolog_g1779
refseq|NC_002516.2|chromosome	peak284	2	460.27	7.47133	1877461	-52	1877389	1877809	-	PA1734	1		Energy production and conversion	PA1734	PA14_42120	IHMA87_03469	homolog_g1783	-61	1877122	1877542	+	PA1735	1		General function prediction only	PA1735	PA14_42100	IHMA87_03468	homolog_g1784
refseq|NC_002516.2|chromosome	peak454	2	457.28	7.311815	3013858	-70	3013528	3013948	+	PA2665	1	fphR	Transcription	PA2665	PA14_29620	IHMA87_02444	homolog_g2726	-85	3013753	3014173	-	PA2664	1	fhp	Energy production and conversion	PA2664	PA14_29640	IHMA87_02445	homolog_g2725
refseq|NC_002516.2|chromosome	peak558	1	435.52	7.366525	3653041	-97	3652738	3653158	+	PA3265	1		Inorganic ion transport and metabolism	PA3265	PA14_21770	IHMA87_01675	homolog_g3351
refseq|NC_002516.2|chromosome	peak99	1	434.92	6.396025	699555	-189	699344	699764	+	PA0643	3		Function unknown	PA0643			homolog_g664
refseq|NC_002516.2|chromosome	peak208	1	408.04	7.13599	1424534	-212	1424346	1424766	+	PA1314	1		Function unknown	PA1314	PA14_47250	IHMA87_03918	homolog_g1359
refseq|NC_002516.2|chromosome	peak145	1	407.64	7.13966	1020674	-34	1020308	1020728	+	PA0932	2	cysM	Amino acid transport and metabolism	PA0932	PA14_52210	IHMA87_04305	homolog_g972
refseq|NC_002516.2|chromosome	peak32	1	404.99	7.003229999999999	183625	-197	183422	183842	+	PA0160	1		Function unknown	PA0160	PA14_01990	IHMA87_00162	homolog_g172
refseq|NC_002516.2|chromosome	peak17	1	404.59	6.986675	94826	0	94806	95226	-	PA0077	7	icmF1	Function unknown	PA0077	PA14_00910	IHMA87_00079	homolog_g89
refseq|NC_002516.2|chromosome	peak450	2	403.73	6.983890000000001	3003290	-92	3003178	3003598	-	PA2653	1		General function prediction only	PA2653	PA14_29770	IHMA87_02457	homolog_g2714	-167	3003057	3003477	+	PA2654	1		Cell motility	PA2654	PA14_29760	IHMA87_02456	homolog_g2715
refseq|NC_002516.2|chromosome	peak175	2	403.7	7.064795	1205670	-101	1205371	1205791	+	PA1113	1		Defense mechanisms	PA1113	PA14_49970	IHMA87_04091	homolog_g1157	-372	1205278	1205698	-	PA1112.1	2		Function unknown	PA1112.1			homolog_g1156
refseq|NC_002516.2|chromosome	peak540	1	403.54	5.98795	3527020	-342	3526658	3527078	-	PA3141	1	wbpM	Carbohydrate transport and metabolism	PA3141	PA14_23470	IHMA87_01797	homolog_g3224
refseq|NC_002516.2|chromosome	peak748	1	396.04	6.948765	4932376	5	4932361	4932781	-	PA4401	1		"Posttranslational modification, protein turnover, chaperones"	PA4401	PA14_57200	IHMA87_04719	homolog_g4508
refseq|NC_002516.2|chromosome	peak439	2	382.63	6.8705750000000005	2945185	-34	2945131	2945551	-	PA2601	1		Transcription	PA2601	PA14_30450		homolog_g2661	-79	2944864	2945284	+	PA2602	2		General function prediction only	PA2602	PA14_30440		homolog_g2662
refseq|NC_002516.2|chromosome	peak902	1	380.47	6.797895	5872841	-92	5872729	5873149	-	PA5215	3	gcvT1	Amino acid transport and metabolism	PA5215	PA14_68870	IHMA87_05698	homolog_g5358
refseq|NC_002516.2|chromosome	peak899	1	376.12	5.91081	5843661	-393	5843654	5844074	+	PA5191	1		Function unknown	PA5191	PA14_68570		homolog_g5333
refseq|NC_002516.2|chromosome	peak490	2	360.56	6.589600000000001	3186434	-15	3186049	3186469	+	PA2834	1		Transcription	PA2834	PA14_27440	IHMA87_02133	homolog_g2904	-115	3186299	3186719	-	PA2833	1		Signal transduction mechanisms	PA2833	PA14_27450	IHMA87_02134	homolog_g2903
refseq|NC_002516.2|chromosome	peak372	1	355.72	5.12871	2450947	-182	2450745	2451165	-	PA2228	1		Defense mechanisms	PA2228			homolog_g2284
refseq|NC_002516.2|chromosome	peak125	1	353.59	6.550805	906726	-121	906447	906867	+	PA0832	1		General function prediction only	PA0832	PA14_53510	IHMA87_04425	homolog_g865
refseq|NC_002516.2|chromosome	peak206	1	347.05	6.471260000000001	1409932	-17	1409549	1409969	+	PA1300	2	hxuI	Transcription	PA1300	PA14_47400	IHMA87_03932	homolog_g1345
refseq|NC_002516.2|chromosome	peak800	2	338.53	6.389825	5224507	-31	5224456	5224876	-	PA4656	2		General function prediction only	PA4656	PA14_61590	IHMA87_05115	homolog_g4772	-383	5224490	5224910	+	PA4657	1		General function prediction only	PA4657	PA14_61600	IHMA87_05116	homolog_g4773
refseq|NC_002516.2|chromosome	peak521	2	330.47	6.294605000000001	3415847	-118	3415709	3416129	-	PA3050	1	pyrD	Nucleotide transport and metabolism	PA3050	PA14_24640	IHMA87_01896	homolog_g3125	-214	3415661	3416081	+	PA3052	1		Function unknown	PA3052	PA14_24620	IHMA87_01894	homolog_g3127
refseq|NC_002516.2|chromosome	peak386	2	328.48	6.296085	2573118	-352	2573070	2573490	+	PA2332	1		Transcription	PA2332	PA14_34450	IHMA87_02790	homolog_g2388	-363	2572735	2573155	-	PA2330	4		Lipid transport and metabolism	PA2330	PA14_34490	IHMA87_02792	homolog_g2386
refseq|NC_002516.2|chromosome	peak910	2	326.48	5.28139	5905782	-89	5905471	5905891	+	PA5244	1		Function unknown	PA5244	PA14_69250	IHMA87_05728	homolog_g5388	-155	5905607	5906027	-	PA5243	2	hemB	Coenzyme transport and metabolism	PA5243	PA14_69240	IHMA87_05727	homolog_g5387
refseq|NC_002516.2|chromosome	peak213	1	321.11	6.106195	1467310	10	1467300	1467720	-	PA1352	1		Carbohydrate transport and metabolism	PA1352	PA14_46800	IHMA87_03877	homolog_g1398
refseq|NC_002516.2|chromosome	peak380	1	315.87	5.939335	2522685	-69	2522596	2523016	-	PA2291	1		Cell wall/membrane/envelope biogenesis	PA2291	PA14_34960	IHMA87_02807	homolog_g2347
refseq|NC_002516.2|chromosome	peak442	1	309.98	5.999855	2961970	-33	2961603	2962023	+	PA2619	1	infA	"Translation, ribosomal structure and biogenesis"	PA2619	PA14_30240	IHMA87_02497	homolog_g2680
refseq|NC_002516.2|chromosome	peak580	2	294.42	6.052415	3844152	-47	3844085	3844505	-	PA3435	1		Energy production and conversion	PA3435	PA14_19660	IHMA87_01507	homolog_g3525	-233	3843985	3844405	+	PA3436	1		Function unknown	PA3436	PA14_19650		homolog_g3526
refseq|NC_002516.2|chromosome	peak116	1	283.77	5.776954999999999	827307	-8	827279	827699	-	PA0758	1		Signal transduction mechanisms	PA0758	PA14_54490	IHMA87_04499	homolog_g789
refseq|NC_002516.2|chromosome	peak500	1	275.35	5.712665	3276239	-5	3276214	3276634	-	PA2920	1		Signal transduction mechanisms	PA2920	PA14_26280	IHMA87_02044	homolog_g2992
refseq|NC_002516.2|chromosome	peak84	2	267.43	5.594155	617642	-20	617262	617682	+	PA0560	1		General function prediction only	PA0560	PA14_07290	IHMA87_00538	homolog_g580	-93	617529	617949	-	PA0559	1		General function prediction only	PA0559	PA14_07280	IHMA87_00537	homolog_g579
refseq|NC_002516.2|chromosome	peak477	2	259.93	5.541075	3110687	-162	3110505	3110925	-	PA2748	1		"Translation, ribosomal structure and biogenesis"	PA2748	PA14_28590	IHMA87_02335	homolog_g2812	-214	3110501	3110921	+	PA2749	2	endA	"Replication, recombination and repair"	PA2749	PA14_28570	IHMA87_02333	homolog_g2813
refseq|NC_002516.2|chromosome	peak826	1	249.91	5.4563500000000005	5378862	-46	5378508	5378928	+	PA4791	1		Function unknown	PA4791	PA14_63320	IHMA87_05273	homolog_g4924
refseq|NC_002516.2|chromosome	peak667	1	248.53	5.467645	4413274	-245	4413009	4413429	-	PA3934	1		Function unknown	PA3934	PA14_12980	IHMA87_01011	homolog_g4030
refseq|NC_002516.2|chromosome	peak123	2	242.33	4.718475	895833	9	895424	895844	+	PA0819	1		Function unknown	PA0819	PA14_53680		homolog_g850	-165	895648	896068	-	PA0818	1		Function unknown	PA0818	PA14_53690		homolog_g849
refseq|NC_002516.2|chromosome	peak843	2	236.71	5.2613650000000005	5476707	-58	5476629	5477049	-	PA4879	1		Cell wall/membrane/envelope biogenesis	PA4879	PA14_64510	IHMA87_05368	homolog_g5013	-238	5476545	5476965	+	PA4880	1		Inorganic ion transport and metabolism	PA4880	PA14_64520	IHMA87_05369	homolog_g5014
refseq|NC_002516.2|chromosome	peak127	1	236.71	5.254625	912512	-279	912391	912811	+	PA0836.1	1		Function unknown	PA0836.1			homolog_g870
refseq|NC_002516.2|chromosome	peak1	1	225.28	4.831759999999999	15554	-66	15220	15640	+	PA0013	1		Function unknown	PA0013	PA14_00140	IHMA87_00012	homolog_g25
refseq|NC_002516.2|chromosome	peak165	1	222.69	5.090865000000001	1103743	-266	1103609	1104029	+	PA1019	2	mucK	Carbohydrate transport and metabolism	PA1019	PA14_51150	IHMA87_04195	homolog_g1061
refseq|NC_002516.2|chromosome	peak625	2	218.74	4.8497900000000005	4095169	-3	4094772	4095192	+	PA3657	1	map	"Translation, ribosomal structure and biogenesis"	PA3657	PA14_17050	IHMA87_01311	homolog_g3751	-262	4094887	4095307	-	PA3656	15	rpsB	"Translation, ribosomal structure and biogenesis"	PA3656	PA14_17060	IHMA87_01313	homolog_g3750
refseq|NC_002516.2|chromosome	peak731	3	214.97	4.944324999999999	4786018	-146	4785852	4786272	-	PA4277.3	1		Function unknown	PA4277.3		IHMA87_00653	homolog_g4379	-257	4785741	4786161	-	PA4277.2	1		Function unknown	PA4277.2		IHMA87_00654	homolog_g4378	-350	4785648	4786068	-	PA4277.1	1		Function unknown	PA4277.1		IHMA87_00655	homolog_g4377
refseq|NC_002516.2|chromosome	peak739	1	213.98	4.943194999999999	4855909	-54	4855563	4855983	+	PA4328	1		Signal transduction mechanisms	PA4328	PA14_56220	IHMA87_04630	homolog_g4435
refseq|NC_002516.2|chromosome	peak73	1	197.16	4.81243	549525	-299	549206	549626	-	PA0487	2		General function prediction only	PA0487	PA14_06340	IHMA87_00466	homolog_g506
refseq|NC_002516.2|chromosome	peak612	1	188.64	4.69847	4040696	-383	4040679	4041099	+	PA3607	4	potA	Amino acid transport and metabolism	PA3607	PA14_17640	IHMA87_01363	homolog_g3700
refseq|NC_002516.2|chromosome	peak365	2	187.15	4.498325	2408845	2	2408827	2409247	-	PA2188	1		Amino acid transport and metabolism	PA2188		IHMA87_02952	homolog_g2244	-262	2408707	2409127	+	PA2189	1		"Posttranslational modification, protein turnover, chaperones"	PA2189	PA14_36350	IHMA87_02950	homolog_g2245
refseq|NC_002516.2|chromosome	peak694	1	180.92	4.62099	4538571	-68	4538483	4538903	-	PA4057	2	nrdR	Transcription	PA4057	PA14_11380	IHMA87_00867	homolog_g4153
refseq|NC_002516.2|chromosome	peak396	2	177.62	4.482595	2653233	-176	2653037	2653457	-	PA2396	1	pvdF	Nucleotide transport and metabolism	PA2396	PA14_33700	IHMA87_02759	homolog_g2452	-202	2653035	2653455	+	PA2397	2	pvdE	Inorganic ion transport and metabolism	PA2397	PA14_33690	IHMA87_02758	homolog_g2453
refseq|NC_002516.2|chromosome	peak695	1	168.06	4.4336400000000005	4541667	-284	4541551	4541971	+	PA4064	2		Defense mechanisms	PA4064	PA14_11310	IHMA87_00861	homolog_g4160
refseq|NC_002516.2|chromosome	peak538	1	167.21	4.491825	3522832	-272	3522540	3522960	-	PA3138	1	uvrB	"Replication, recombination and repair"	PA3138	PA14_23510	IHMA87_01801	homolog_g3220
refseq|NC_002516.2|chromosome	peak30	2	164.16	4.38662	165870	-106	165576	165996	+	PA0146	1		General function prediction only	PA0146	PA14_01800	IHMA87_00148	homolog_g158	-133	165717	166137	-	PA0145	2		Nucleotide transport and metabolism	PA0145	PA14_01790	IHMA87_00147	homolog_g157
refseq|NC_002516.2|chromosome	peak328	1	162.56	4.39484	2222798	-98	2222496	2222916	+	PA2033	2		Inorganic ion transport and metabolism	PA2033	PA14_38220	IHMA87_03082	homolog_g2088
refseq|NC_002516.2|chromosome	peak717	2	154.44	4.15527	4713410	-311	4713079	4713499	-	PA4209	1	phzM	"Translation, ribosomal structure and biogenesis"	PA4209	PA14_09490	IHMA87_00726	homolog_g4305	-386	4713396	4713816	+	PA4210	2	phzA1	General function prediction only	PA4210	PA14_09480		homolog_g4306
refseq|NC_002516.2|chromosome	peak252	1	143.19	4.013	1718395	9	1717986	1718406	+	PA1579	1		Function unknown	PA1579	PA14_44080	IHMA87_03592	homolog_g1628
refseq|NC_002516.2|chromosome	peak743	2	137.12	4.03113	4890103	-2	4890081	4890501	-	PA4361	1		Cell wall/membrane/envelope biogenesis	PA4361	PA14_56720	IHMA87_04676	homolog_g4468	-183	4889886	4890306	+	PA4362	1		Function unknown	PA4362	PA14_56730	IHMA87_04677	homolog_g4469
refseq|NC_002516.2|chromosome	peak128	1	136.81	4.0314250000000005	913141	-362	912759	913179	-	PA0836	2	ackA	Energy production and conversion	PA0836	PA14_53470	IHMA87_04421	homolog_g869
refseq|NC_002516.2|chromosome	peak819	2	135.3	3.97569	5352186	9	5351777	5352197	+	PA4765	1	omlA	"Translation, ribosomal structure and biogenesis"	PA4765	PA14_63030	IHMA87_05245	homolog_g4898	-107	5352059	5352479	-	PA4764	1	fur	Inorganic ion transport and metabolism	PA4764	PA14_63020	IHMA87_05244	homolog_g4897
refseq|NC_002516.2|chromosome	peak191	1	117.8	3.79415	1300596	-215	1300411	1300831	+	PA1200	1		General function prediction only	PA1200	PA14_48780	IHMA87_04016	homolog_g1244
refseq|NC_002516.2|chromosome	peak946	1	117.2	3.774515	6171733	-223	6171490	6171910	-	PA5479	1	gltP	Energy production and conversion	PA5479	PA14_72340	IHMA87_06023	homolog_g5630
