## Supplementary Dataset 2 for "Determination of the Two-Component Systems regulatory network reveals core and accessory regulations across *Pseudomonas aeruginosa* lineages": CS51_MifR-IHMA87_06056_IHMA.tab

chrom	peakID	number_of_putative_targets	log(qvalue)	fold_enrichment	summit_position	dist_to_ATG_target1	prom_start_1	prom_end_1	strand_1	first_gene_ID_1	number_of_genes_in_operon_1	name_1	COG_1	PAO1_ID_1	PA14_ID_1	IHMA87_ID_1	homolog_group_1	putative_target_2
IHMA87_1	peak194	1	633307.42	4326.864625	6482615	-193	6482408	6482828	+	IHMA87_06074	1		Amino acid transport and metabolism	PA5530	PA14_72960	IHMA87_06074	homolog_g5682
IHMA87_1	peak8	1	94587.59	845.048125	299746	-374	299720	300140	+	IHMA87_00268	1	oprE	Function unknown	PA0291	PA14_03800	IHMA87_00268	homolog_g305
IHMA87_1	peak182	1	2032.91	39.33673	6013018	-248	6012866	6013286	+	IHMA87_05648	3		Carbohydrate transport and metabolism	PA5167	PA14_68260	IHMA87_05648	homolog_g5306
IHMA87_1	peak143	1	1145.53	22.58083	4653249	-155	4653074	4653494	-	IHMA87_04367	1	acsA	Lipid transport and metabolism	PA0887	PA14_52800	IHMA87_04367	homolog_g922
IHMA87_1	peak27	1	677.92	18.289765000000003	1029018	-292	1028910	1029330	+	IHMA87_00967	3					IHMA87_00967	homolog_g6557
IHMA87_1	peak70	1	554.59	15.774	2245989	-116	2245853	2246273	-	IHMA87_02097	1		Function unknown	PA2868	PA14_26990	IHMA87_02097	homolog_g2940
IHMA87_1	peak77	1	472.76	14.046185	2541232	-198	2541030	2541450	+	IHMA87_02426	1					IHMA87_02426	homolog_g6895
IHMA87_1	peak125	2	464.37	13.971385	4144368	-208	4144176	4144596	+	IHMA87_03868	1		Defense mechanisms	PA1361	PA14_46680	IHMA87_03868	homolog_g1407	-274	4144074	4144494	-	IHMA87_03867	3		Transcription	PA1363	PA14_46660	IHMA87_03867	homolog_g1409
IHMA87_1	peak185	1	439.03	13.06952	6145483	-155	6145238	6145658	+	IHMA87_05776	1					IHMA87_05776	homolog_g7519
IHMA87_1	peak161	2	337.79	11.60314	5228027	-145	5227862	5228282	-	IHMA87_04914	1					IHMA87_04914	homolog_g7421	-376	5227631	5228051	-	IHMA87_04913	1				PA14_59380	IHMA87_04913	homolog_g6308
IHMA87_1	peak135	1	316.28	10.99659	4380309	21	4380310	4380730	-	IHMA87_04094	1		Carbohydrate transport and metabolism	PA1112	PA14_50010	IHMA87_04094	homolog_g1155
IHMA87_1	peak63	2	293.86	10.525675	1938336	-30	1938286	1938706	-	IHMA87_01803	2		Defense mechanisms	PA3136	PA14_23530	IHMA87_01803	homolog_g3218	-73	1938009	1938429	+	IHMA87_01804	1		Transcription	PA3135	PA14_23540	IHMA87_01804	homolog_g3217
IHMA87_1	peak11	2	289.81	10.51905	325074	-112	324942	325362	-	IHMA87_00290	1		Function unknown	PA0311	PA14_04060	IHMA87_00290	homolog_g327	-153	324827	325247	+	IHMA87_00291	1		Function unknown	PA0312	PA14_04070	IHMA87_00291	homolog_g328
IHMA87_1	peak68	2	212.24	8.471494999999999	2231217	-207	2230990	2231410	-	IHMA87_02081	1		General function prediction only	PA2884	PA14_26770	IHMA87_02081	homolog_g2956	-323	2231140	2231560	+	IHMA87_02083	2		Signal transduction mechanisms	PA2882	PA14_26810	IHMA87_02083	homolog_g2954
IHMA87_1	peak119	1	166.87	7.55949	4020658	-302	4020336	4020756	-	IHMA87_03751	1		General function prediction only	PA1425	PA14_46010	IHMA87_03751	homolog_g1471
IHMA87_1	peak126	1	157.51	7.266025	4146966	-81	4146865	4147285	-	IHMA87_03869	1		General function prediction only	PA1360	PA14_46700	IHMA87_03869	homolog_g1406
IHMA87_1	peak16	2	132.45	6.580005	637134	-283	636831	637251	-	IHMA87_00586	1					IHMA87_00586	homolog_g6510	-336	637070	637490	+	IHMA87_00588	3		General function prediction only	PA0596	PA14_07780	IHMA87_00588	homolog_g617
IHMA87_1	peak80	1	131.24	6.541219999999999	2648896	-156	2648652	2649072	+	IHMA87_02513	1		Function unknown	PA2603.1		IHMA87_02513	homolog_g2664
IHMA87_1	peak155	1	114.95	6.13927	5040791	-309	5040462	5040882	-	IHMA87_04718	1		"Replication, recombination and repair"	PA4400	PA14_57190	IHMA87_04718	homolog_g4507
IHMA87_1	peak76	1	111.73	6.0276	2511454	-253	2511181	2511601	-	IHMA87_02394	1					IHMA87_02394	homolog_g6864
IHMA87_1	peak109	1	110.55	5.999790000000001	3731404	-193	3731197	3731617	+	IHMA87_03477	1	bglX	Carbohydrate transport and metabolism	PA1726	PA14_42230	IHMA87_03477	homolog_g1775
