## Supplementary Dataset 2 for "Determination of the Two-Component Systems regulatory network reveals core and accessory regulations across *Pseudomonas aeruginosa* lineages": CS51_MifR-PA14_72720_PA14.tab

chrom	peakID	number_of_putative_targets	log(qvalue)	fold_enrichment	summit_position	dist_to_ATG_target1	prom_start_1	prom_end_1	strand_1	first_gene_ID_1	number_of_genes_in_operon_1	name_1	COG_1	PAO1_ID_1	PA14_ID_1	IHMA87_ID_1	homolog_group_1	putative_target_2
refseq|NC_008463.1|chromosome	peak392	1	408186.59	2724.25244	6496219	-193	6496012	6496432	+	PA14_72960	1		Amino acid transport and metabolism	PA5530	PA14_72960	IHMA87_06074	homolog_g5682
refseq|NC_008463.1|chromosome	peak20	1	48109.82	486.11409	341061	-376	341037	341457	+	PA14_03800	1	oprE	Function unknown	PA0291	PA14_03800	IHMA87_00268	homolog_g305
refseq|NC_008463.1|chromosome	peak343	2	3289.39	56.80675	5726927	-55	5726582	5727002	+	PA14_64260	1				PA14_64260		homolog_g6395	-189	5726716	5727136	+	PA14_64270	5		Amino acid transport and metabolism	PA4858	PA14_64270	IHMA87_05346	homolog_g4992
refseq|NC_008463.1|chromosome	peak208	1	1209.06	27.32595	3751267	-256	3750991	3751411	-	PA14_42050	1		Energy production and conversion	PA1739	PA14_42050		homolog_g1788
refseq|NC_008463.1|chromosome	peak238	2	1159.93	26.19559	4160477	-192	4160269	4160689	+	PA14_46680	1		Defense mechanisms	PA1361	PA14_46680	IHMA87_03868	homolog_g1407	-254	4160203	4160623	-	PA14_46670	4		Function unknown	PA1362	PA14_46670		homolog_g1408
refseq|NC_008463.1|chromosome	peak364	1	917.71	19.9486	6089101	-261	6088962	6089382	+	PA14_68260	3		Carbohydrate transport and metabolism	PA5167	PA14_68260	IHMA87_05648	homolog_g5306
refseq|NC_008463.1|chromosome	peak193	1	758.9	19.514415	3526137	-385	3525732	3526152	-	PA14_39590	1	metE	Amino acid transport and metabolism	PA1927	PA14_39590	IHMA87_01384	homolog_g1982
refseq|NC_008463.1|chromosome	peak194	1	683.49	18.3084	3540103	-392	3540095	3540515	+	PA14_39730	1		General function prediction only	PA1917	PA14_39730		homolog_g1972
refseq|NC_008463.1|chromosome	peak135	1	611.14	16.693710000000003	2333466	-301	2333145	2333565	-	PA14_26770	1		General function prediction only	PA2884	PA14_26770	IHMA87_02081	homolog_g2956
refseq|NC_008463.1|chromosome	peak219	1	575.57	14.360675	3831700	-186	3831486	3831906	+	PA14_43070	4				PA14_43070		homolog_g6162
refseq|NC_008463.1|chromosome	peak104	1	438.13	13.46782	1701285	-202	1701087	1701507	+	PA14_19720	1		Function unknown	PA3428	PA14_19720	IHMA87_01513	homolog_g3518
refseq|NC_008463.1|chromosome	peak211	2	400.89	12.65856	3763925	-117	3763642	3764062	+	PA14_42220	1	mucR	Signal transduction mechanisms	PA1727	PA14_42220	IHMA87_03476	homolog_g1776	-236	3763669	3764089	-	PA14_42200	1		Function unknown	PA1728	PA14_42200	IHMA87_03475	homolog_g1777
refseq|NC_008463.1|chromosome	peak120	2	375.23	11.83642	2050349	11	2050340	2050760	-	PA14_23530	1		Defense mechanisms	PA3136	PA14_23530	IHMA87_01803	homolog_g3218	-81	2050030	2050450	+	PA14_23540	1		Transcription	PA3135	PA14_23540	IHMA87_01804	homolog_g3217
refseq|NC_008463.1|chromosome	peak313	1	267.1	9.302135	5352465	-325	5352390	5352810	+	PA14_60090	1				PA14_60090		homolog_g6373
refseq|NC_008463.1|chromosome	peak239	1	236.17	9.186705	4163058	-80	4162958	4163378	-	PA14_46700	1		General function prediction only	PA1360	PA14_46700	IHMA87_03869	homolog_g1406
refseq|NC_008463.1|chromosome	peak162	1	219.82	8.37007	2783962	-79	2783641	2784061	+	PA14_31970	1	czcC	Cell wall/membrane/envelope biogenesis	PA2522	PA14_31970	IHMA87_02629	homolog_g2577
refseq|NC_008463.1|chromosome	peak373	1	212.92	8.588595	6206802	-192	6206590	6207010	-	PA14_69560	4	hcpB	Function unknown	PA5267	PA14_69560		homolog_g5411
refseq|NC_008463.1|chromosome	peak158	1	205.59	8.36018	2732713	-209	2732484	2732904	-	PA14_31400	1	ctpH	Cell motility	PA2561	PA14_31400	IHMA87_02586	homolog_g2617
refseq|NC_008463.1|chromosome	peak105	1	166.47	7.474220000000001	1705657	-158	1705479	1705899	-	PA14_19770	1		Amino acid transport and metabolism	PA3424	PA14_19770	IHMA87_01517	homolog_g3514
refseq|NC_008463.1|chromosome	peak23	2	163.77	7.42145	366408	-99	366289	366709	-	PA14_04060	1		Function unknown	PA0311	PA14_04060	IHMA87_00290	homolog_g327	-167	366175	366595	+	PA14_04070	1		Function unknown	PA0312	PA14_04070	IHMA87_00291	homolog_g328
