## Supplementary Dataset 2 for "Determination of the Two-Component Systems regulatory network reveals core and accessory regulations across *Pseudomonas aeruginosa* lineages": CS51_MifR-PA5511_PAO1.tab

chrom	peakID	number_of_putative_targets	log(qvalue)	fold_enrichment	summit_position	dist_to_ATG_target1	prom_start_1	prom_end_1	strand_1	first_gene_ID_1	number_of_genes_in_operon_1	name_1	COG_1	PAO1_ID_1	PA14_ID_1	IHMA87_ID_1	homolog_group_1	putative_target_2
refseq|NC_002516.2|chromosome	peak203	1	252098.82	68.996085	6222985	-189	6222774	6223194	+	PA5530	1		Amino acid transport and metabolism	PA5530	PA14_72960	IHMA87_06074	homolog_g5682
refseq|NC_002516.2|chromosome	peak10	1	8506.83	103.51554	326921	-363	326884	327304	+	PA0291	1	oprE	Function unknown	PA0291	PA14_03800	IHMA87_00268	homolog_g305
refseq|NC_002516.2|chromosome	peak190	1	2902.93	45.43145	5816945	-246	5816791	5817211	+	PA5167	3		Carbohydrate transport and metabolism	PA5167	PA14_68260	IHMA87_05648	homolog_g5306
refseq|NC_002516.2|chromosome	peak3	1	1563.86	28.928515	137018	-230	136848	137268	+	PA0117	2		General function prediction only	PA0117	PA14_01430	IHMA87_00120	homolog_g129
refseq|NC_002516.2|chromosome	peak67	1	1192.06	23.892485	1883360	-301	1883261	1883681	+	PA1739	1		Energy production and conversion	PA1739	PA14_42050		homolog_g1788
refseq|NC_002516.2|chromosome	peak125	1	581.82	14.49801	3843513	-223	3843270	3843690	-	PA3434	1		"Replication, recombination and repair"	PA3434			homolog_g3524
refseq|NC_002516.2|chromosome	peak73	1	350.66	10.25052	2106194	-386	2106180	2106600	+	PA1927	1	metE	Amino acid transport and metabolism	PA1927	PA14_39590	IHMA87_01384	homolog_g1982
refseq|NC_002516.2|chromosome	peak115	1	285.73	9.39378	3400426	-258	3400284	3400704	+	PA3038	1	opdQ	Function unknown	PA3038	PA14_24790	IHMA87_01910	homolog_g3113
refseq|NC_002516.2|chromosome	peak107	1	277.34	9.23883	3235876	-318	3235794	3236214	+	PA2884	1		General function prediction only	PA2884	PA14_26770	IHMA87_02081	homolog_g2956
refseq|NC_002516.2|chromosome	peak45	1	259.58	8.882885	1471585	-86	1471271	1471691	+	PA1360	1		General function prediction only	PA1360	PA14_46700	IHMA87_03869	homolog_g1406
refseq|NC_002516.2|chromosome	peak72	1	251.42	8.71542	2092228	-391	2091817	2092237	-	PA1917	1		General function prediction only	PA1917	PA14_39730		homolog_g1972
refseq|NC_002516.2|chromosome	peak123	1	243.65	8.556294999999999	3837996	-210	3837766	3838186	-	PA3428	1		Function unknown	PA3428	PA14_19720	IHMA87_01513	homolog_g3518
refseq|NC_002516.2|chromosome	peak117	2	198.11	7.5867	3517923	-5	3517528	3517948	+	PA3136	1		Defense mechanisms	PA3136	PA14_23530	IHMA87_01803	homolog_g3218	-65	3517838	3518258	-	PA3135	1		Transcription	PA3135	PA14_23540	IHMA87_01804	homolog_g3217
refseq|NC_002516.2|chromosome	peak104	1	90.61	4.98616	3131491	-332	3131139	3131559	-	PA2772	1		Function unknown	PA2772			homolog_g2838
refseq|NC_002516.2|chromosome	peak93	1	82.21	4.74672	2843378	-73	2843285	2843705	-	PA2522	1	czcC	Cell wall/membrane/envelope biogenesis	PA2522	PA14_31970	IHMA87_02629	homolog_g2577
