## Supplementary Dataset 2 for "Determination of the Two-Component Systems regulatory network reveals core and accessory regulations across *Pseudomonas aeruginosa* lineages": CS52_RcsB-_PAO1.tab

chrom	peakID	number_of_putative_targets	log(qvalue)	fold_enrichment	summit_position	dist_to_ATG_target1	prom_start_1	prom_end_1	strand_1	first_gene_ID_1	number_of_genes_in_operon_1	name_1	COG_1	PAO1_ID_1	PA14_ID_1	IHMA87_ID_1	homolog_group_1	putative_target_2
refseq|NC_002516.2|chromosome	peak1	2	4827.19	46.866145	559382	-262	559244	559664	+	PA0500	5	bioB	Coenzyme transport and metabolism	PA0500	PA14_06500	IHMA87_00476	homolog_g519	-304	559058	559478	-	PA0499	3		"Intracellular trafficking, secretion, and vesicular transport"	PA0499			homolog_g518
refseq|NC_002516.2|chromosome	peak5	1	1304.32	24.68102	5949762	-152	5949590	5950010	-	PA5284	1		Cell motility	PA5284	PA14_69760		homolog_g5428
refseq|NC_002516.2|chromosome	peak4	2	1159.94	22.4635	5843921	-121	5843780	5844200	-	PA5190	1		Energy production and conversion	PA5190	PA14_68560	IHMA87_05673	homolog_g5332	-133	5843654	5844074	+	PA5191	1		Function unknown	PA5191	PA14_68570		homolog_g5333
refseq|NC_002516.2|chromosome	peak2	1	342.25	10.08275	4160180	-149	4159929	4160349	+	PA3714	1	ttsR	Transcription	PA3714	PA14_16350	IHMA87_01254	homolog_g3808
refseq|NC_002516.2|chromosome	peak0	1	37.93	3.36423	36964	-63	36881	37301	-	PA0034	2	PA0034	Transcription	PA0034	PA14_00430	IHMA87_00036	homolog_g46
refseq|NC_002516.2|chromosome	peak3	1	31.74	3.43295	5831833	-69	5831502	5831922	+	PA5180	2		Energy production and conversion	PA5180	PA14_68430	IHMA87_05661	homolog_g5319
