## Supplementary Dataset 2 for "Determination of the Two-Component Systems regulatory network reveals core and accessory regulations across *Pseudomonas aeruginosa* lineages": CS52_RcsB-IHMA87_02872_IHMA.tab

chrom	peakID	number_of_putative_targets	log(qvalue)	fold_enrichment	summit_position	dist_to_ATG_target1	prom_start_1	prom_end_1	strand_1	first_gene_ID_1	number_of_genes_in_operon_1	name_1	COG_1	PAO1_ID_1	PA14_ID_1	IHMA87_ID_1	homolog_group_1	putative_target_2
IHMA87_1	peak6	2	2685.14	36.3977	6040143	-118	6039861	6040281	+	IHMA87_05674	1					IHMA87_05674	homolog_g7507	-194	6039929	6040349	-	IHMA87_05673	1		Energy production and conversion	PA5190	PA14_68560	IHMA87_05673	homolog_g5332
IHMA87_1	peak5	1	2666.07	33.533995	4726071	-83	4725754	4726174	+	IHMA87_04433	1					IHMA87_04433	homolog_g7341
IHMA87_1	peak7	2	294.26	7.01128	6205050	-150	6204880	6205300	-	IHMA87_05816	2					IHMA87_05816	homolog_g7559	-218	6204868	6205288	+	IHMA87_05817	1					IHMA87_05817	homolog_g7560
IHMA87_1	peak2	1	284.44	8.985205	3105878	-69	3105789	3106209	-	IHMA87_02877	5				PA14_59710	IHMA87_02877	homolog_g6338
IHMA87_1	peak4	1	249.26	7.331094999999999	4583984	-68	4583896	4584316	-	IHMA87_04299	1					IHMA87_04299	homolog_g7318
IHMA87_2	peak8	1	163.62	6.499995	179503	-129	179232	179652	+	IHMA87_06313	5					IHMA87_06313	homolog_g7789
IHMA87_1	peak3	1	85.65	4.717935000000001	3282578	-105	3282283	3282703	+	IHMA87_03049	1					IHMA87_03049	homolog_g7049
IHMA87_1	peak0	1	65.16	4.16374	36372	-75	36277	36697	-	IHMA87_00036	2	PA0034	Transcription	PA0034	PA14_00430	IHMA87_00036	homolog_g46
IHMA87_1	peak1	2	61.17	4.029575	3091602	-45	3091247	3091667	+	IHMA87_02869	2				PA14_59800	IHMA87_02869	homolog_g6345	-269	3091313	3091733	-	IHMA87_02868	1					IHMA87_02868	homolog_g6991
