## Supplementary Dataset 2 for "Determination of the Two-Component Systems regulatory network reveals core and accessory regulations across *Pseudomonas aeruginosa* lineages": CS52_RcsB-PA14_59770_PA14.tab

chrom	peakID	number_of_putative_targets	log(qvalue)	fold_enrichment	summit_position	dist_to_ATG_target1	prom_start_1	prom_end_1	strand_1	first_gene_ID_1	number_of_genes_in_operon_1	name_1	COG_1	PAO1_ID_1	PA14_ID_1	IHMA87_ID_1	homolog_group_1	putative_target_2
refseq|NC_008463.1|chromosome	peak5	2	8160.7	110.061785	6116138	-125	6115993	6116413	-	PA14_68560	1		Energy production and conversion	PA5190	PA14_68560	IHMA87_05673	homolog_g5332	-127	6115865	6116285	+	PA14_68570	1		Function unknown	PA5191	PA14_68570		homolog_g5333
refseq|NC_008463.1|chromosome	peak6	1	794.42	18.49406	6222962	-151	6222791	6223211	-	PA14_69760	1		Cell motility	PA5284	PA14_69760		homolog_g5428
refseq|NC_008463.1|chromosome	peak1	1	255.98	9.5083	1397804	-144	1397640	1398060	-	PA14_16350	1	ttsR	Transcription	PA3714	PA14_16350	IHMA87_01254	homolog_g3808
refseq|NC_008463.1|chromosome	peak4	1	76.34	5.035645000000001	5313432	-95	5313127	5313547	+	PA14_59710	2				PA14_59710	IHMA87_02877	homolog_g6338
refseq|NC_008463.1|chromosome	peak2	1	46.0	4.01896	1827996	-90	1827886	1828306	-	PA14_21130	1		Function unknown	PA3317	PA14_21130	IHMA87_01620	homolog_g3405
refseq|NC_008463.1|chromosome	peak0	1	27.32	3.4237450000000003	36984	-62	36902	37322	-	PA14_00430	2	PA0034	Transcription	PA0034	PA14_00430	IHMA87_00036	homolog_g46
