## Supplementary Dataset 2 for "Determination of the Two-Component Systems regulatory network reveals core and accessory regulations across *Pseudomonas aeruginosa* lineages": CS54_IHMA87_02464_IHMA.tab

chrom	peakID	number_of_putative_targets	log(qvalue)	fold_enrichment	summit_position	dist_to_ATG_target1	prom_start_1	prom_end_1	strand_1	first_gene_ID_1	number_of_genes_in_operon_1	name_1	COG_1	PAO1_ID_1	PA14_ID_1	IHMA87_ID_1	homolog_group_1	putative_target_2
IHMA87_1	peak485	2	5989.8	34.610969999999995	2194262	-79	2193941	2194361	+	IHMA87_02047	2		Function unknown	PA2917	PA14_26330	IHMA87_02047	homolog_g2989	-131	2194111	2194531	-	IHMA87_02046	1		General function prediction only	PA2918	PA14_26310	IHMA87_02046	homolog_g2990
IHMA87_1	peak930	1	5711.26	33.42116	3959479	-56	3959403	3959823	-	IHMA87_03695	1		Lipid transport and metabolism	PA1470	PA14_45430	IHMA87_03695	homolog_g1516
IHMA87_1	peak1136	2	4668.13	28.504835	4903922	-37	4903559	4903979	+	IHMA87_04589	1		Function unknown	PA4288	PA14_55730	IHMA87_04589	homolog_g4395	-62	4903840	4904260	-	IHMA87_04588	1		General function prediction only	PA4287	PA14_55720	IHMA87_04588	homolog_g4394
IHMA87_1	peak511	1	3862.56	22.83108	2313430	-387	2313023	2313443	-	IHMA87_02164	3					IHMA87_02164	homolog_g6712
IHMA87_1	peak426	1	3810.57	22.48992	1926294	-258	1926152	1926572	+	IHMA87_01794	2					IHMA87_01794	homolog_g6648
IHMA87_1	peak588	1	3795.96	22.49436	2541404	-26	2541030	2541450	+	IHMA87_02426	1					IHMA87_02426	homolog_g6895
IHMA87_1	peak745	2	3660.46	24.38726	3324800	-79	3324479	3324899	+	IHMA87_03084	2		Function unknown	PA2031	PA14_38260	IHMA87_03084	homolog_g2086	-101	3324679	3325099	-	IHMA87_03083	1		Amino acid transport and metabolism	PA2032	PA14_38250	IHMA87_03083	homolog_g2087
IHMA87_1	peak371	2	3454.91	23.36913	1678910	-118	1678628	1679048	+	IHMA87_01546	1	fpr	Energy production and conversion	PA3397	PA14_20140	IHMA87_01546	homolog_g3487	-156	1678734	1679154	-	IHMA87_01545	1		Transcription	PA3398	PA14_20130	IHMA87_01545	homolog_g3488
IHMA87_1	peak1243	1	3339.09	18.89103	5265344	-154	5265170	5265590	-	IHMA87_04952	2					IHMA87_04952	homolog_g7436
IHMA87_1	peak356	1	3226.33	21.81278	1597056	-220	1596876	1597296	+	IHMA87_01469	1		"Cell cycle control, cell division, chromosome partitioning"	PA3481	PA14_19065	IHMA87_01469	homolog_g3572
IHMA87_1	peak1349	2	3181.62	21.755915	5723068	-58	5722990	5723410	-	IHMA87_05393	1		Carbohydrate transport and metabolism	PA4903	PA14_64790	IHMA87_05393	homolog_g5037	-322	5722990	5723410	+	IHMA87_05394	2	vanA	General function prediction only	PA4904	PA14_64800	IHMA87_05394	homolog_g5038
IHMA87_1	peak1221	1	3120.34	20.272440000000003	5217716	-155	5217471	5217891	+	IHMA87_04895	2					IHMA87_04895	homolog_g7413
IHMA87_1	peak543	2	3108.03	19.014395	2388861	-166	2388627	2389047	+	IHMA87_02251	1					IHMA87_02251	homolog_g6798	-285	2388556	2388976	-	IHMA87_02250	1					IHMA87_02250	homolog_g6797
IHMA87_1	peak1220	1	2920.54	19.23588	5216699	-236	5216535	5216955	+	IHMA87_04894	1					IHMA87_04894	homolog_g7412
IHMA87_1	peak1500	1	2817.1	19.53509	6265387	-126	6265241	6265661	-	IHMA87_05874	1		"Replication, recombination and repair"	PA5348	PA14_70600	IHMA87_05874	homolog_g5493
IHMA87_1	peak1339	1	2738.43	18.559510000000003	5625347	-194	5625133	5625553	-	IHMA87_05296	8					IHMA87_05296	homolog_g7482
IHMA87_1	peak553	1	2598.68	19.150325	2435264	-163	2435081	2435501	-	IHMA87_02300	1					IHMA87_02300	homolog_g6809
IHMA87_1	peak556	1	2584.15	19.084795	2438565	0	2438165	2438585	+	IHMA87_02307	1		General function prediction only	PA2770	PA14_28280	IHMA87_02307	homolog_g2835
IHMA87_2	peak1637	1	2320.01	17.714845	98097	-72	97769	98189	+	IHMA87_06216	1					IHMA87_06216	homolog_g7692
IHMA87_1	peak489	2	2298.53	17.61778	2235927	-3	2235530	2235950	+	IHMA87_02088	1		Transcription	PA2877	PA14_26880	IHMA87_02088	homolog_g2949	-111	2235796	2236216	-	IHMA87_02087	1		Function unknown	PA2878	PA14_26870	IHMA87_02087	homolog_g2950
IHMA87_1	peak1284	2	2254.66	17.44842	5351779	-68	5351691	5352111	-	IHMA87_05038	1		Signal transduction mechanisms	PA4577	PA14_60560	IHMA87_05038	homolog_g4692	-167	5351546	5351966	+	IHMA87_05039	1		Function unknown	PA4578	PA14_60570	IHMA87_05039	homolog_g4693
IHMA87_1	peak211	1	2245.9	15.74678	960329	-260	960189	960609	+	IHMA87_00900	1				PA14_11730	IHMA87_00900	homolog_g5895
IHMA87_1	peak1065	1	2230.34	16.759505	4548716	-140	4548556	4548976	-	IHMA87_04254	2					IHMA87_04254	homolog_g7303
IHMA87_1	peak1482	1	2111.31	15.392795	6195697	-148	6195529	6195949	-	IHMA87_05810	2					IHMA87_05810	homolog_g7553
IHMA87_1	peak1203	2	2110.4	16.64397	5176683	-140	5176523	5176943	-	IHMA87_04845	1		Function unknown	PA4523	PA14_58690	IHMA87_04845	homolog_g4633	-146	5176429	5176849	+	IHMA87_04846	1	nadC	Coenzyme transport and metabolism	PA4524	PA14_58700	IHMA87_04846	homolog_g4634
IHMA87_1	peak591	2	2100.95	15.04633	2546787	-143	2546624	2547044	-	IHMA87_02429	2					IHMA87_02429	homolog_g6898	-294	2546681	2547101	+	IHMA87_02430	1					IHMA87_02430	homolog_g6899
IHMA87_1	peak1502	2	1945.63	15.846330000000002	6271542	7	6271529	6271949	-	IHMA87_05881	4	glcD	Energy production and conversion	PA5355	PA14_70690	IHMA87_05881	homolog_g5500	-213	6271355	6271775	+	IHMA87_05882	1	glcC	Transcription	PA5356	PA14_70710	IHMA87_05882	homolog_g5501
IHMA87_1	peak8	2	1861.67	15.39346	39577	-9	39186	39606	+	IHMA87_00040	1		Function unknown	PA0038	PA14_00470	IHMA87_00040	homolog_g50	-342	39519	39939	+	IHMA87_00041	1		Function unknown	PA0039	PA14_00480	IHMA87_00041	homolog_g51
IHMA87_1	peak646	1	1821.23	13.683285	2705496	-62	2705158	2705578	+	IHMA87_02574	1					IHMA87_02574	homolog_g6953
IHMA87_1	peak1341	2	1811.58	15.106375	5641484	-33	5641431	5641851	-	IHMA87_05313	1		"Secondary metabolites biosynthesis, transport and catabolism"	PA4827	PA14_63830	IHMA87_05313	homolog_g4961	-92	5641176	5641596	+	IHMA87_05314	1		Function unknown	PA4828	PA14_63840	IHMA87_05314	homolog_g4962
IHMA87_1	peak233	2	1805.55	14.45947	1061344	-101	1061223	1061643	-	IHMA87_00998	1	rocA1	Transcription	PA3948	PA14_12780	IHMA87_00998	homolog_g4044	-182	1061126	1061546	+	IHMA87_00999	1	rocR	Signal transduction mechanisms	PA3947	PA14_12810	IHMA87_00999	homolog_g4043
IHMA87_1	peak724	1	1699.24	13.46853	3157863	-392	3157855	3158275	+	IHMA87_02930	5					IHMA87_02930	homolog_g7025
IHMA87_1	peak1012	1	1692.82	13.033655	4355481	-21	4355102	4355522	+	IHMA87_04069	1		Carbohydrate transport and metabolism	PA1144	PA14_49610	IHMA87_04069	homolog_g1188
IHMA87_1	peak1491	2	1658.46	13.986165	6233968	8	6233956	6234376	-	IHMA87_05841	2	rpmB	"Translation, ribosomal structure and biogenesis"	PA5316	PA14_70190	IHMA87_05841	homolog_g5460	-364	6233932	6234352	+	IHMA87_05842	1		Amino acid transport and metabolism	PA5317	PA14_70200	IHMA87_05842	homolog_g5462
IHMA87_1	peak446	1	1658.33	14.27432	2000149	-320	2000069	2000489	+	IHMA87_01868	2		General function prediction only	PA3080	PA14_24310	IHMA87_01868	homolog_g3155
IHMA87_1	peak810	1	1547.35	13.649905	3573375	-278	3573253	3573673	+	IHMA87_03307	1	nhaB	Inorganic ion transport and metabolism	PA1820	PA14_41000	IHMA87_03307	homolog_g1875
IHMA87_1	peak1302	2	1484.09	11.882365	5458855	-62	5458517	5458937	+	IHMA87_05129	1		Function unknown	PA4669.1		IHMA87_05129	homolog_g4786	-201	5458656	5459076	+	IHMA87_05130	4	prs	Amino acid transport and metabolism	PA4670	PA14_61770	IHMA87_05130	homolog_g4787
IHMA87_1	peak1269	2	1476.31	10.768865	5307063	-123	5306920	5307340	-	IHMA87_04995	3					IHMA87_04995	homolog_g7451	-358	5307021	5307441	+	IHMA87_04996	1					IHMA87_04996	homolog_g7452
IHMA87_1	peak1331	1	1451.35	13.09912	5571972	-162	5571790	5572210	-	IHMA87_05237	1	carA	Amino acid transport and metabolism	PA4758	PA14_62930	IHMA87_05237	homolog_g4890
IHMA87_1	peak762	1	1451.26	12.3844	3409153	-212	3408965	3409385	+	IHMA87_03164	1					IHMA87_03164	homolog_g7067
IHMA87_1	peak1329	1	1434.16	11.99891	5564712	-104	5564588	5565008	-	IHMA87_05230	4	ftsH	"Posttranslational modification, protein turnover, chaperones"	PA4751	PA14_62860	IHMA87_05230	homolog_g4883
IHMA87_1	peak1109	1	1419.11	12.903785	4730804	-338	4730742	4731162	+	IHMA87_04439	2		"Translation, ribosomal structure and biogenesis"	PA0814	PA14_53740	IHMA87_04439	homolog_g845
IHMA87_1	peak630	2	1413.01	11.84427	2670520	18	2670102	2670522	+	IHMA87_02534	1					IHMA87_02534	homolog_g6926	-344	2670156	2670576	-	IHMA87_02533	1					IHMA87_02533	homolog_g6925
IHMA87_1	peak920	1	1405.51	12.77095	3895446	-385	3895041	3895461	-	IHMA87_03635	1		Transcription	PA1539	PA14_44540	IHMA87_03635	homolog_g1586
IHMA87_1	peak609	1	1382.74	12.64356	2590897	-204	2590701	2591121	+	IHMA87_02460	2					IHMA87_02460	homolog_g6907
IHMA87_1	peak36	1	1361.92	12.51426	188734	-254	188588	189008	+	IHMA87_00163	1	opdC	Function unknown	PA0162	PA14_02020	IHMA87_00163	homolog_g174
IHMA87_1	peak818	2	1355.19	12.297035	3600983	-60	3600903	3601323	-	IHMA87_03329	4	tig	"Posttranslational modification, protein turnover, chaperones"	PA1800	PA14_41250	IHMA87_03329	homolog_g1854	-168	3600751	3601171	+	IHMA87_03330	2	parR	Transcription	PA1799	PA14_41260	IHMA87_03330	homolog_g1853
IHMA87_1	peak1484	1	1306.17	9.99859	6197873	-77	6197776	6198196	-	IHMA87_05811	1					IHMA87_05811	homolog_g7554
IHMA87_1	peak1273	1	1280.09	12.01385	5313035	-24	5312991	5313411	-	IHMA87_05001	3					IHMA87_05001	homolog_g7454
IHMA87_2	peak1642	1	1272.69	12.0321	104239	-142	103981	104401	+	IHMA87_06223	1					IHMA87_06223	homolog_g7699
IHMA87_1	peak465	1	1255.34	11.5675	2083121	-265	2082836	2083256	-	IHMA87_01935	1		Function unknown	PA3031.1		IHMA87_01935	homolog_g3106
IHMA87_1	peak984	1	1241.79	10.948925	4193410	-136	4193254	4193674	-	IHMA87_03915	5	cyoA	Energy production and conversion	PA1317	PA14_47210	IHMA87_03915	homolog_g1362
IHMA87_1	peak1568	1	1217.81	10.680395	6501714	10	6501704	6502124	-	IHMA87_06092	1					IHMA87_06092	homolog_g7588
IHMA87_1	peak292	1	1208.86	11.664425	1332567	-42	1332209	1332629	+	IHMA87_01231	1		Energy production and conversion	PA3723	PA14_16260	IHMA87_01231	homolog_g3817
IHMA87_1	peak118	1	1201.06	11.21786	588724	-390	588314	588734	-	IHMA87_00549	1		Function unknown	PA0572	PA14_07430	IHMA87_00549	homolog_g592
IHMA87_1	peak1287	1	1196.17	11.50373	5364025	-288	5363717	5364137	-	IHMA87_05048	1	gdhA	Amino acid transport and metabolism	PA4588	PA14_60710	IHMA87_05048	homolog_g4704
IHMA87_1	peak571	1	1137.87	10.30828	2496933	-31	2496882	2497302	-	IHMA87_02378	1					IHMA87_02378	homolog_g6848
IHMA87_1	peak1226	1	1135.42	10.54223	5228204	-322	5227862	5228282	-	IHMA87_04914	1					IHMA87_04914	homolog_g7421
IHMA87_1	peak383	1	1119.39	10.6785	1728221	-145	1728056	1728476	-	IHMA87_01598	4		Cell motility	PA3350	PA14_20740	IHMA87_01598	homolog_g3438
IHMA87_1	peak1146	1	1091.78	10.83333	4986406	-278	4986108	4986528	-	IHMA87_04662	2		Defense mechanisms	PA4347	PA14_56530	IHMA87_04662	homolog_g4454
IHMA87_1	peak774	1	1051.17	10.650605	3427773	-145	3427608	3428028	-	IHMA87_03179	5	rbsB	Carbohydrate transport and metabolism	PA1946	PA14_39350	IHMA87_03179	homolog_g2001
IHMA87_1	peak413	1	1025.32	10.517975	1888505	-3	1888108	1888528	+	IHMA87_01760	1	oprB	Cell wall/membrane/envelope biogenesis	PA3186	PA14_23030	IHMA87_01760	homolog_g3269
IHMA87_1	peak1521	2	1018.94	10.48126	6357037	-35	6356672	6357092	+	IHMA87_05961	1	aspA	Amino acid transport and metabolism	PA5429	PA14_71650	IHMA87_05961	homolog_g5579	-141	6356876	6357296	-	IHMA87_05960	1		Transcription	PA5428	PA14_71640	IHMA87_05960	homolog_g5578
IHMA87_1	peak1357	1	1015.35	8.978725	5751501	-313	5751414	5751834	+	IHMA87_05419	1					IHMA87_05419	homolog_g7496
IHMA87_1	peak1415	1	998.36	10.34264	6013259	-7	6012866	6013286	+	IHMA87_05648	3		Carbohydrate transport and metabolism	PA5167	PA14_68260	IHMA87_05648	homolog_g5306
IHMA87_1	peak803	1	989.91	10.301585	3556138	-35	3555773	3556193	+	IHMA87_03287	1				PA14_40740	IHMA87_03287	homolog_g6156
IHMA87_1	peak1377	1	973.2	9.635295	5842000	-245	5841735	5842155	-	IHMA87_05497	1	ilvE	Coenzyme transport and metabolism	PA5013	PA14_66260	IHMA87_05497	homolog_g5149
IHMA87_1	peak45	2	958.88	9.921905	267445	-82	267127	267547	+	IHMA87_00235	1		Transcription	PA0248	PA14_03070	IHMA87_00235	homolog_g261	-96	267329	267749	-	IHMA87_00234	2	pobA	Coenzyme transport and metabolism	PA0247	PA14_03050	IHMA87_00234	homolog_g260
IHMA87_1	peak1429	2	938.47	9.974555	6072044	-210	6071814	6072234	-	IHMA87_05700	2		Inorganic ion transport and metabolism	PA5217	PA14_68900	IHMA87_05700	homolog_g5360	-284	6071928	6072348	+	IHMA87_05701	1		Function unknown	PA5220	PA14_68940	IHMA87_05701	homolog_g5363
IHMA87_1	peak477	1	932.15	9.54534	2145261	-363	2145224	2145644	+	IHMA87_01994	3	rluC	"Translation, ribosomal structure and biogenesis"	PA2975	PA14_25580	IHMA87_01994	homolog_g3049
IHMA87_1	peak871	2	882.73	9.57739	3721364	-203	3721167	3721587	+	IHMA87_03467	1					IHMA87_03467	homolog_g7170	-233	3721111	3721531	-	IHMA87_03466	2		Lipid transport and metabolism	PA1736	PA14_42090	IHMA87_03466	homolog_g1785
IHMA87_1	peak865	2	863.61	9.422785	3704490	-108	3704198	3704618	+	IHMA87_03447	1	pabB	Coenzyme transport and metabolism	PA1758	PA14_41820	IHMA87_03447	homolog_g1807	-192	3704278	3704698	-	IHMA87_03446	2		Transcription	PA1759	PA14_41810	IHMA87_03446	homolog_g1808
IHMA87_1	peak1139	2	859.48	9.40259	4924190	-196	4923986	4924406	+	IHMA87_04607	1	flp	"Intracellular trafficking, secretion, and vesicular transport"	PA4306	PA14_55940	IHMA87_04607	homolog_g4413	-218	4923952	4924372	-	IHMA87_04606	7	rcpC	"Intracellular trafficking, secretion, and vesicular transport"	PA4305	PA14_55930	IHMA87_04606	homolog_g4412
IHMA87_2	peak1662	1	858.71	9.439665	139993	-130	139843	140263	-	IHMA87_06272	1					IHMA87_06272	homolog_g7748
IHMA87_2	peak1613	2	848.06	8.82678	59406	15	58991	59411	+	IHMA87_06174	1					IHMA87_06174	homolog_g7650	-229	59235	59655	+	IHMA87_06175	1					IHMA87_06175	homolog_g7651
IHMA87_1	peak1400	1	847.13	9.360265	5944258	-71	5944167	5944587	-	IHMA87_05578	1		Amino acid transport and metabolism	PA5103	PA14_67400	IHMA87_05578	homolog_g5239
IHMA87_1	peak964	1	828.39	9.20455	4105866	-261	4105585	4106005	-	IHMA87_03829	1		Transcription	PA2704	PA14_29180	IHMA87_03829	homolog_g2766
IHMA87_1	peak129	1	816.77	8.67334	605223	-79	605124	605544	-	IHMA87_00559	2		"Replication, recombination and repair"	PA0983		IHMA87_00559	homolog_g1024
IHMA87_1	peak1361	2	814.14	8.369595	5761361	-114	5761075	5761495	+	IHMA87_05429	1					IHMA87_05429	homolog_g7498	-307	5761034	5761454	-	IHMA87_05427	2	rnr	Transcription	PA4937	PA14_65200	IHMA87_05427	homolog_g5071
IHMA87_1	peak863	1	805.08	9.06891	3698882	-118	3698744	3699164	-	IHMA87_03444	1		Function unknown	PA1761	PA14_41790	IHMA87_03444	homolog_g1810
IHMA87_1	peak775	1	804.95	9.08325	3431004	5	3430989	3431409	-	IHMA87_03182	1					IHMA87_03182	homolog_g7069
IHMA87_1	peak761	1	802.49	8.537905	3406212	-111	3405923	3406343	+	IHMA87_03160	1					IHMA87_03160	homolog_g7065
IHMA87_1	peak189	2	799.24	9.0321	813975	-25	813930	814350	-	IHMA87_00765	2				PA14_10080	IHMA87_00765	homolog_g5882	-78	813653	814073	+	IHMA87_00766	1				PA14_10090	IHMA87_00766	homolog_g5883
IHMA87_1	peak1248	2	789.68	7.657235	5271807	-46	5271741	5272161	-	IHMA87_04957	5					IHMA87_04957	homolog_g7441	-170	5271577	5271997	+	IHMA87_04958	1					IHMA87_04958	homolog_g7442
IHMA87_1	peak362	2	774.44	8.874005	1629810	7	1629797	1630217	-	IHMA87_01494	1		Amino acid transport and metabolism	PA3456	PA14_19400	IHMA87_01494	homolog_g3547	-150	1629560	1629980	+	IHMA87_01495	1		Function unknown	PA3455	PA14_19410	IHMA87_01495	homolog_g3546
IHMA87_1	peak403	2	753.51	8.357485	1829282	-116	1829146	1829566	-	IHMA87_01694	1		Inorganic ion transport and metabolism	PA3250	PA14_21960	IHMA87_01694	homolog_g3333	-248	1829130	1829550	+	IHMA87_01695	1		Transcription	PA3249	PA14_21970	IHMA87_01695	homolog_g3332
IHMA87_1	peak236	1	750.71	8.67434	1066688	-41	1066329	1066749	+	IHMA87_01001	3		"Translation, ribosomal structure and biogenesis"	PA3945	PA14_12840	IHMA87_01001	homolog_g4041
IHMA87_1	peak1335	1	730.49	8.235845000000001	5579212	-215	5578977	5579397	-	IHMA87_05244	1	fur	Inorganic ion transport and metabolism	PA4764	PA14_63020	IHMA87_05244	homolog_g4897
IHMA87_1	peak1300	2	721.66	8.418255	5445313	-188	5445101	5445521	+	IHMA87_05116	1		General function prediction only	PA4657	PA14_61600	IHMA87_05116	homolog_g4773	-220	5445073	5445493	-	IHMA87_05115	2		General function prediction only	PA4656	PA14_61590	IHMA87_05115	homolog_g4772
IHMA87_1	peak132	1	685.67	8.269095	618865	-58	618787	619207	-	IHMA87_00570	1		Function unknown	PA0581	PA14_07580	IHMA87_00570	homolog_g602
IHMA87_1	peak1207	1	685.52	7.240500000000001	5189046	-260	5188766	5189186	-	IHMA87_04863	1		Function unknown	PA4524.1		IHMA87_04863	homolog_g4635
IHMA87_1	peak1569	1	677.94	7.53769	6502422	-76	6502326	6502746	-	IHMA87_06093	1					IHMA87_06093	homolog_g7589
IHMA87_1	peak1103	1	675.76	7.296659999999999	4702867	-358	4702489	4702909	-	IHMA87_04409	1		"Posttranslational modification, protein turnover, chaperones"	PA0848	PA14_53300	IHMA87_04409	homolog_g882
IHMA87_1	peak143	1	666.26	7.90038	647709	-205	647514	647934	+	IHMA87_00597	2		Amino acid transport and metabolism	PA0605	PA14_07890	IHMA87_00597	homolog_g626
IHMA87_1	peak716	1	650.48	7.680115000000001	3118631	-303	3118308	3118728	-	IHMA87_02892	2					IHMA87_02892	homolog_g7005
IHMA87_1	peak793	1	649.89	7.970965	3529613	-153	3529366	3529786	+	IHMA87_03265	2		"Posttranslational modification, protein turnover, chaperones"	PA1856	PA14_40510	IHMA87_03265	homolog_g1911
IHMA87_1	peak28	2	647.61	7.34013	131618	-175	131393	131813	+	IHMA87_00108	4	coxB	Energy production and conversion	PA0105	PA14_01290	IHMA87_00108	homolog_g117	-221	131377	131797	-	IHMA87_00107	1		Function unknown	PA0104	PA14_01270	IHMA87_00107	homolog_g116
IHMA87_1	peak1158	1	636.72	7.90925	5041389	-221	5041148	5041568	-	IHMA87_04719	1		"Posttranslational modification, protein turnover, chaperones"	PA4401	PA14_57200	IHMA87_04719	homolog_g4508
IHMA87_1	peak744	1	633.49	7.774100000000001	3315036	-208	3314808	3315228	-	IHMA87_03075	1		Amino acid transport and metabolism	PA2042	PA14_38110	IHMA87_03075	homolog_g2097
IHMA87_1	peak979	2	620.34	7.792005	4179652	-35	4179597	4180017	-	IHMA87_03902	2		General function prediction only	PA1329	PA14_47070	IHMA87_03902	homolog_g1375	-64	4179316	4179736	+	IHMA87_03903	1		Transcription	PA1328	PA14_47080	IHMA87_03903	homolog_g1374
IHMA87_1	peak368	3	599.45	7.648569999999999	1662422	-77	1662325	1662745	-	IHMA87_01529	1		Function unknown	PA3413	PA14_19950	IHMA87_01529	homolog_g3503	-379	1662023	1662443	-	IHMA87_01528	1		Function unknown	PA3414	PA14_19940	IHMA87_01528	homolog_g3504	-133	1662155	1662575	+	IHMA87_01530	1		Function unknown	PA3412	PA14_19960	IHMA87_01530	homolog_g3502
IHMA87_1	peak1299	1	597.29	7.308450000000001	5438829	-316	5438493	5438913	-	IHMA87_05108	1		Function unknown	PA4644	PA14_61450	IHMA87_05108	homolog_g4760
IHMA87_1	peak725	1	596.85	7.61076	3167952	-23	3167909	3168329	-	IHMA87_02936	1		Signal transduction mechanisms	PA2200	PA14_36260	IHMA87_02936	homolog_g2256
IHMA87_1	peak479	1	593.52	7.474819999999999	2152616	-136	2152352	2152772	+	IHMA87_02003	6	acpP	"Secondary metabolites biosynthesis, transport and catabolism"	PA2966	PA14_25670	IHMA87_02003	homolog_g3040
IHMA87_1	peak972	2	582.47	7.517265	4144297	-203	4144074	4144494	-	IHMA87_03867	3		Transcription	PA1363	PA14_46660	IHMA87_03867	homolog_g1409	-279	4144176	4144596	+	IHMA87_03868	1		Defense mechanisms	PA1361	PA14_46680	IHMA87_03868	homolog_g1407
IHMA87_1	peak206	1	580.15	6.7831600000000005	920935	-195	920720	921140	-	IHMA87_00857	1					IHMA87_00857	homolog_g6549
IHMA87_2	peak1675	1	569.55	7.0319	157941	-2	157919	158339	-	IHMA87_06287	1					IHMA87_06287	homolog_g7763
IHMA87_1	peak1290	1	563.33	7.36889	5390452	-84	5390348	5390768	-	IHMA87_05065	3		Signal transduction mechanisms	PA4606	PA14_60950	IHMA87_05065	homolog_g4722
IHMA87_1	peak1025	1	559.76	7.34208	4411148	-392	4410736	4411156	-	IHMA87_04123	1					IHMA87_04123	homolog_g7267
IHMA87_1	peak79	1	553.09	7.30313	409211	-357	409168	409588	+	IHMA87_00378	2		General function prediction only	PA0399	PA14_05220	IHMA87_00378	homolog_g415
IHMA87_1	peak650	1	544.67	6.580305	2711662	-40	2711302	2711722	+	IHMA87_02581	3		General function prediction only	PA2566	PA14_31350	IHMA87_02581	homolog_g2622
IHMA87_1	peak1241	1	543.58	6.66549	5261390	-250	5261120	5261540	-	IHMA87_04949	7					IHMA87_04949	homolog_g7433
IHMA87_2	peak1614	1	540.07	6.855705	59958	-204	59762	60182	+	IHMA87_06177	1					IHMA87_06177	homolog_g7653
IHMA87_1	peak996	1	536.59	7.150255	4269159	-118	4269021	4269441	-	IHMA87_03988	1		Function unknown	PA1245	PA14_48140	IHMA87_03988	homolog_g1289
IHMA87_1	peak812	1	533.98	7.018554999999999	3582360	13	3581947	3582367	+	IHMA87_03315	1	mltD	Cell wall/membrane/envelope biogenesis	PA1812	PA14_41090	IHMA87_03315	homolog_g1867
IHMA87_1	peak1071	1	531.61	6.956975	4564381	-329	4564310	4564730	+	IHMA87_04273	1				PA14_51840	IHMA87_04273	homolog_g6220
IHMA87_1	peak102	2	529.03	7.01547	516937	-34	516883	517303	-	IHMA87_00470	1		Transcription	PA0491	PA14_06400	IHMA87_00470	homolog_g510	-95	516632	517052	+	IHMA87_00471	5		General function prediction only	PA0492	PA14_06420	IHMA87_00471	homolog_g511
IHMA87_1	peak1391	2	528.74	7.0981000000000005	5908380	-3	5908357	5908777	-	IHMA87_05544	1		Function unknown	PA5062	PA14_66890	IHMA87_05544	homolog_g5198	-133	5908113	5908533	+	IHMA87_05545	3	ubiE	Coenzyme transport and metabolism	PA5063	PA14_66900	IHMA87_05545	homolog_g5199
IHMA87_1	peak1306	1	527.76	6.76244	5466746	-55	5466671	5467091	-	IHMA87_05138	1		General function prediction only	PA4674	PA14_61840	IHMA87_05138	homolog_g4792
IHMA87_1	peak832	1	523.46	6.82364	3629263	-208	3629035	3629455	-	IHMA87_03362	1					IHMA87_03362	homolog_g7125
IHMA87_1	peak1422	2	521.65	6.994735	6038386	-36	6038022	6038442	+	IHMA87_05672	1		Transcription	PA5189	PA14_68550	IHMA87_05672	homolog_g5331	-107	6038259	6038679	-	IHMA87_05671	4		Lipid transport and metabolism	PA5188	PA14_68530	IHMA87_05671	homolog_g5330
IHMA87_1	peak708	1	513.32	7.001655	3095751	19	3095332	3095752	+	IHMA87_02871	2				PA14_59780	IHMA87_02871	homolog_g6343
IHMA87_1	peak1368	1	506.91	6.940675000000001	5783017	-216	5782833	5783253	+	IHMA87_05450	1		Function unknown	PA4958	PA14_65520	IHMA87_05450	homolog_g5094
IHMA87_2	peak1643	1	499.32	6.839345	105160	-227	104987	105407	+	IHMA87_06224	1					IHMA87_06224	homolog_g7700
IHMA87_1	peak545	1	499.12	6.8872	2405889	-136	2405625	2406045	+	IHMA87_02271	1		Cell wall/membrane/envelope biogenesis	PA2800	PA14_27920	IHMA87_02271	homolog_g2867
IHMA87_1	peak348	2	479.97	6.743575	1569352	14	1568938	1569358	+	IHMA87_01445	1		Cell wall/membrane/envelope biogenesis	PA3526	PA14_18720	IHMA87_01445	homolog_g3617	-147	1569185	1569605	-	IHMA87_01444	2	pyrC	Nucleotide transport and metabolism	PA3527	PA14_18710	IHMA87_01444	homolog_g3618
IHMA87_2	peak1664	1	479.09	6.66997	142033	-80	141713	142133	+	IHMA87_06274	1					IHMA87_06274	homolog_g7750
IHMA87_1	peak503	1	474.48	6.05601	2302439	-143	2302182	2302602	+	IHMA87_02155	1					IHMA87_02155	homolog_g6703
IHMA87_1	peak385	1	469.66	6.668200000000001	1735084	14	1734670	1735090	+	IHMA87_01605	1		Signal transduction mechanisms	PA3343	PA14_20820	IHMA87_01605	homolog_g3431
IHMA87_1	peak686	2	462.14	6.603615	2920760	-27	2920387	2920807	+	IHMA87_02739	1		Transcription	PA2417	PA14_33440	IHMA87_02739	homolog_g2472	-74	2920666	2921086	-	IHMA87_02738	1		General function prediction only	PA2418	PA14_33430	IHMA87_02738	homolog_g2473
IHMA87_1	peak1156	1	461.85	6.599119999999999	5030697	-78	5030375	5030795	+	IHMA87_04710	1		"Replication, recombination and repair"	PA4392	PA14_57080	IHMA87_04710	homolog_g4499
IHMA87_1	peak676	2	461.69	6.595715	2881154	-108	2880862	2881282	+	IHMA87_02716	3		Function unknown	PA2431	PA14_33190	IHMA87_02716	homolog_g2486	-293	2880841	2881261	-	IHMA87_02715	1	bexR	Transcription	PA2432	PA14_33170	IHMA87_02715	homolog_g2487
IHMA87_1	peak921	1	460.97	6.597580000000001	3904215	-10	3904185	3904605	-	IHMA87_03645	1		Function unknown	PA1530	PA14_44650	IHMA87_03645	homolog_g1576
IHMA87_1	peak1547	1	457.98	6.08299	6439799	-367	6439412	6439832	-	IHMA87_06031	2		General function prediction only	PA5488	PA14_72430	IHMA87_06031	homolog_g5639
IHMA87_1	peak605	1	443.11	6.35982	2573396	-1	2573375	2573795	-	IHMA87_02442	1	mvaU	Function unknown	PA2667	PA14_29590	IHMA87_02442	homolog_g2728
IHMA87_1	peak962	2	432.1	6.35107	4098597	-159	4098356	4098776	+	IHMA87_03824	1		General function prediction only	PA2699	PA14_29230	IHMA87_03824	homolog_g2761	-307	4098270	4098690	-	IHMA87_03823	1		"Secondary metabolites biosynthesis, transport and catabolism"	PA2698	PA14_29240	IHMA87_03823	homolog_g2760
IHMA87_2	peak1673	1	431.25	5.687010000000001	154914	-245	154649	155069	-	IHMA87_06282	1					IHMA87_06282	homolog_g7758
IHMA87_1	peak701	1	424.85	6.311400000000001	3029304	-50	3028954	3029374	+	IHMA87_02810	1		Function unknown	PA2288	PA14_35000	IHMA87_02810	homolog_g2344
IHMA87_1	peak417	1	421.7	6.28412	1915687	-252	1915539	1915959	+	IHMA87_01785	1	rpsA	"Translation, ribosomal structure and biogenesis"	PA3162	PA14_23330	IHMA87_01785	homolog_g3245
IHMA87_1	peak468	2	416.62	6.23766	2086896	-57	2086819	2087239	-	IHMA87_01940	1		Transcription	PA3027	PA14_24920	IHMA87_01940	homolog_g3101	-120	2086616	2087036	+	IHMA87_01941	3		Energy production and conversion	PA3026	PA14_24940	IHMA87_01941	homolog_g3100
IHMA87_1	peak924	2	415.29	6.22486	3912134	7	3911727	3912147	+	IHMA87_03650	1	alkB2	Function unknown	PA1525	PA14_44700	IHMA87_03650	homolog_g1571	-188	3911926	3912346	-	IHMA87_03649	1		Transcription	PA1526	PA14_44690	IHMA87_03649	homolog_g1572
IHMA87_1	peak546	1	414.56	5.901435	2413575	-101	2413454	2413874	-	IHMA87_02278	1					IHMA87_02278	homolog_g6801
IHMA87_1	peak1252	2	414.03	5.6652000000000005	5276315	-34	5276261	5276681	-	IHMA87_04962	2		"Replication, recombination and repair"	PA1937	PA14_03290	IHMA87_04962	homolog_g1992	-202	5276117	5276537	+	IHMA87_04963	8				PA14_59640	IHMA87_04963	homolog_g6331
IHMA87_1	peak225	1	403.33	5.61176	1035855	-324	1035511	1035931	-	IHMA87_00970	1					IHMA87_00970	homolog_g6560
IHMA87_1	peak1367	1	401.15	6.08511	5776410	-169	5776179	5776599	+	IHMA87_05444	1		General function prediction only	PA4952	PA14_65420	IHMA87_05444	homolog_g5088
IHMA87_2	peak1648	2	385.76	5.985455	114945	-75	114620	115040	+	IHMA87_06237	1					IHMA87_06237	homolog_g7713	-107	114818	115238	-	IHMA87_06236	3					IHMA87_06236	homolog_g7712
IHMA87_1	peak1405	1	377.12	5.876245	5963942	-377	5963919	5964339	+	IHMA87_05595	1					IHMA87_05595	homolog_g7502
IHMA87_1	peak1523	2	373.84	5.879659999999999	6361670	-44	6361314	6361734	+	IHMA87_05964	2		General function prediction only	PA5432	PA14_71690	IHMA87_05964	homolog_g5582	-84	6361566	6361986	-	IHMA87_05963	1		Amino acid transport and metabolism	PA5431	PA14_71680	IHMA87_05963	homolog_g5581
IHMA87_2	peak1641	1	373.44	5.867365	103815	-219	103576	103996	-	IHMA87_06221	1					IHMA87_06221	homolog_g7697
IHMA87_1	peak784	1	373.34	5.86445	3478822	-282	3478704	3479124	+	IHMA87_03223	1		Lipid transport and metabolism	PA1895	PA14_40020	IHMA87_03223	homolog_g1950
IHMA87_1	peak1532	1	373.13	5.413465	6398205	-364	6398169	6398589	+	IHMA87_05995	1					IHMA87_05995	homolog_g7575
IHMA87_1	peak304	1	365.99	5.8208850000000005	1389007	-35	1388642	1389062	+	IHMA87_01282	1	adk	Nucleotide transport and metabolism	PA3686	PA14_16700	IHMA87_01282	homolog_g3780
IHMA87_1	peak87	1	361.43	5.421755	450188	-127	450041	450461	-	IHMA87_00409	1		Function unknown	PA0429	PA14_05580	IHMA87_00409	homolog_g447
IHMA87_1	peak896	1	355.81	5.732195	3824930	-179	3824709	3825129	+	IHMA87_03565	1		Signal transduction mechanisms	PA1604	PA14_43760	IHMA87_03565	homolog_g1653
IHMA87_1	peak1239	1	354.55	5.427785	5257713	-82	5257611	5258031	-	IHMA87_04942	2				PA14_59060	IHMA87_04942	homolog_g6281
IHMA87_1	peak573	2	353.55	5.400335	2500848	-29	2500799	2501219	-	IHMA87_02382	1					IHMA87_02382	homolog_g6852	-79	2500527	2500947	+	IHMA87_02383	1					IHMA87_02383	homolog_g6853
IHMA87_1	peak243	2	353.14	5.709135	1088817	-21	1088776	1089196	-	IHMA87_01020	1		Lipid transport and metabolism	PA3925	PA14_13090	IHMA87_01020	homolog_g4021	-161	1088578	1088998	+	IHMA87_01021	1		Lipid transport and metabolism	PA3924	PA14_13110	IHMA87_01021	homolog_g4020
IHMA87_1	peak1435	1	352.73	5.286245	6094645	-85	6094540	6094960	-	IHMA87_05722	1	rho	Transcription	PA5239	PA14_69190	IHMA87_05722	homolog_g5383
IHMA87_1	peak80	1	351.07	5.68133	416339	-58	416261	416681	-	IHMA87_00384	2		Transcription	PA0405	PA14_05290	IHMA87_00384	homolog_g421
IHMA87_1	peak512	1	351.02	5.40681	2313910	-334	2313844	2314264	+	IHMA87_02166	1					IHMA87_02166	homolog_g6714
IHMA87_1	peak965	1	350.52	5.244475	4108546	-292	4108234	4108654	-	IHMA87_03832	1		General function prediction only	PA2707	PA14_29130	IHMA87_03832	homolog_g2769
IHMA87_2	peak1594	1	346.53	5.474914999999999	23733	-362	23351	23771	-	IHMA87_06139	1					IHMA87_06139	homolog_g7615
IHMA87_1	peak1535	1	343.41	5.302899999999999	6403546	-72	6403454	6403874	-	IHMA87_05998	1					IHMA87_05998	homolog_g7578
IHMA87_1	peak986	2	342.59	5.621245	4210238	-32	4210186	4210606	-	IHMA87_03933	1		Function unknown	PA1299	PA14_47410	IHMA87_03933	homolog_g1344	-388	4210226	4210646	+	IHMA87_03935	1		Inorganic ion transport and metabolism	PA1297	PA14_47430	IHMA87_03935	homolog_g1342
IHMA87_1	peak722	2	342.34	5.49067	3136339	-89	3136230	3136650	-	IHMA87_02910	1					IHMA87_02910	homolog_g7021	-201	3136140	3136560	+	IHMA87_02911	1					IHMA87_02911	homolog_g7022
IHMA87_1	peak448	2	338.17	5.58291	2017210	-4	2017186	2017606	-	IHMA87_01879	6		General function prediction only	PA3070	PA14_24430	IHMA87_01879	homolog_g3145	-335	2017145	2017565	+	IHMA87_01880	1		Function unknown	PA3069	PA14_24440	IHMA87_01880	homolog_g3144
IHMA87_1	peak5	1	330.09	5.51628	15114	5	15099	15519	-	IHMA87_00014	1		Cell motility	PA0015	PA14_00160	IHMA87_00014	homolog_g27
IHMA87_1	peak1227	1	323.48	4.626305	5228723	-322	5228645	5229065	+	IHMA87_04916	1				PA14_59370	IHMA87_04916	homolog_g6307
IHMA87_1	peak245	1	320.66	5.12376	1109409	-170	1109179	1109599	+	IHMA87_01036	2	eddA	Inorganic ion transport and metabolism	PA3910	PA14_13330	IHMA87_01036	homolog_g4006
IHMA87_1	peak500	3	319.87	5.240955	2293513	-92	2293205	2293625	+	IHMA87_02150	1					IHMA87_02150	homolog_g6698	-364	2293129	2293549	-	IHMA87_02147	1		Function unknown	PA2820	PA14_27590	IHMA87_02147	homolog_g2890	-395	2293508	2293928	+	IHMA87_02151	1					IHMA87_02151	homolog_g6699
IHMA87_1	peak1490	1	318.78	5.411144999999999	6219983	-389	6219574	6219994	-	IHMA87_05827	1	dadX	Cell wall/membrane/envelope biogenesis	PA5302	PA14_69990	IHMA87_05827	homolog_g5446
IHMA87_1	peak458	2	316.55	5.03295	2059781	-43	2059718	2060138	-	IHMA87_01913	3		"Posttranslational modification, protein turnover, chaperones"	PA3035	PA14_24830	IHMA87_01913	homolog_g3110	-126	2059507	2059927	+	IHMA87_01914	1		Transcription	PA3034	PA14_24840	IHMA87_01914	homolog_g3109
IHMA87_1	peak1344	1	315.63	5.385815	5663055	-64	5662719	5663139	+	IHMA87_05334	3	aroQ1	Amino acid transport and metabolism	PA4846	PA14_64090	IHMA87_05334	homolog_g4980
IHMA87_1	peak1441	1	314.19	5.222849999999999	6106432	16	6106428	6106848	-	IHMA87_05734	1		Inorganic ion transport and metabolism	PA5250	PA14_69320	IHMA87_05734	homolog_g5394
IHMA87_1	peak1343	2	313.63	5.34506	5657061	-53	5656988	5657408	-	IHMA87_05330	2		Function unknown	PA4842	PA14_64030	IHMA87_05330	homolog_g4976	-300	5656961	5657381	+	IHMA87_05331	1		Signal transduction mechanisms	PA4843	PA14_64050	IHMA87_05331	homolog_g4977
IHMA87_1	peak1107	1	312.82	5.3622250000000005	4725971	-183	4725754	4726174	+	IHMA87_04433	1					IHMA87_04433	homolog_g7341
IHMA87_1	peak1101	1	311.73	5.325950000000001	4700624	-45	4700559	4700979	-	IHMA87_04407	1		Function unknown	PA0850	PA14_53270	IHMA87_04407	homolog_g884
IHMA87_1	peak1013	1	310.8	5.32774	4366257	-362	4365875	4366295	-	IHMA87_04079	1		Transcription	PA1125	PA14_49820	IHMA87_04079	homolog_g1169
IHMA87_1	peak1298	1	310.63	5.22192	5433210	-306	5432884	5433304	-	IHMA87_05101	1		Function unknown	PA4637	PA14_61370	IHMA87_05101	homolog_g4753
IHMA87_1	peak1102	1	310.22	5.34079	4702383	-313	4702296	4702716	+	IHMA87_04410	1		Signal transduction mechanisms	PA0847	PA14_53310	IHMA87_04410	homolog_g881
IHMA87_1	peak101	1	308.86	5.3288150000000005	515819	-319	515480	515900	-	IHMA87_00468	1		General function prediction only	PA0489	PA14_06360	IHMA87_00468	homolog_g508
IHMA87_1	peak218	1	302.96	5.17765	1024010	-263	1023727	1024147	-	IHMA87_00960	1		Function unknown	PA3967	PA14_12550	IHMA87_00960	homolog_g4063
IHMA87_1	peak1541	1	301.51	4.96843	6426112	-250	6425962	6426382	+	IHMA87_06021	1		Function unknown	PA5477	PA14_72300	IHMA87_06021	homolog_g5628
IHMA87_1	peak495	2	295.44	5.209395000000001	2271229	-46	2271163	2271583	-	IHMA87_02126	1		Lipid transport and metabolism	PA2841	PA14_27360	IHMA87_02126	homolog_g2911	-296	2271125	2271545	+	IHMA87_02127	1		"Replication, recombination and repair"	PA2840	PA14_27370	IHMA87_02127	homolog_g2910
IHMA87_2	peak1591	1	292.69	5.178765	12589	-94	12475	12895	-	IHMA87_06129	4					IHMA87_06129	homolog_g7605
IHMA87_1	peak316	1	292.21	5.173475	1442282	-323	1442205	1442625	+	IHMA87_01331	1		"Cell cycle control, cell division, chromosome partitioning"	PA3638	PA14_17280	IHMA87_01331	homolog_g3732
IHMA87_1	peak1476	2	291.99	4.80363	6186944	-199	6186743	6187163	+	IHMA87_05804	2					IHMA87_05804	homolog_g7547	-293	6186631	6187051	-	IHMA87_05802	1					IHMA87_05802	homolog_g7545
IHMA87_1	peak1118	1	290.04	5.15944	4794562	-301	4794241	4794661	-	IHMA87_04497	2		Function unknown	PA0760	PA14_54470	IHMA87_04497	homolog_g791
IHMA87_1	peak353	1	287.11	5.13419	1581352	-120	1581072	1581492	+	IHMA87_01454	2		Nucleotide transport and metabolism	PA3517	PA14_18830	IHMA87_01454	homolog_g3608
IHMA87_1	peak432	2	285.62	5.072794999999999	1933612	-92	1933500	1933920	-	IHMA87_01800	1		Amino acid transport and metabolism	PA3139	PA14_23500	IHMA87_01800	homolog_g3221	-95	1933307	1933727	+	IHMA87_01801	1	uvrB	"Replication, recombination and repair"	PA3138	PA14_23510	IHMA87_01801	homolog_g3220
IHMA87_1	peak345	2	279.82	5.05195	1561641	-60	1561301	1561721	+	IHMA87_01437	1		Energy production and conversion	PA3534	PA14_18640	IHMA87_01437	homolog_g3625	-243	1561378	1561798	-	IHMA87_01436	1		"Posttranslational modification, protein turnover, chaperones"	PA3535	PA14_18630	IHMA87_01436	homolog_g3626
IHMA87_2	peak1682	2	279.75	4.977774999999999	179570	-30	179520	179940	-	IHMA87_06312	1					IHMA87_06312	homolog_g7788	-62	179232	179652	+	IHMA87_06313	5					IHMA87_06313	homolog_g7789
IHMA87_2	peak1615	1	276.37	4.995995000000001	61173	-243	61016	61436	+	IHMA87_06180	1					IHMA87_06180	homolog_g7656
IHMA87_1	peak349	1	275.32	5.015025	1570379	-42	1570021	1570441	+	IHMA87_01446	1	argG	Amino acid transport and metabolism	PA3525	PA14_18740	IHMA87_01446	homolog_g3616
IHMA87_1	peak287	1	264.57	4.86501	1318062	-355	1317687	1318107	-	IHMA87_01221	1		Energy production and conversion	PA3733	PA14_16130	IHMA87_01221	homolog_g3827
IHMA87_1	peak1570	1	262.37	4.35669	6503375	-243	6503112	6503532	-	IHMA87_06094	1					IHMA87_06094	homolog_g7590
IHMA87_1	peak1398	1	248.51	4.773345	5938606	-320	5938266	5938686	-	IHMA87_05574	1	hutH	Amino acid transport and metabolism	PA5098	PA14_67320	IHMA87_05574	homolog_g5234
IHMA87_1	peak1351	1	241.41	4.595615	5726286	-163	5726103	5726523	-	IHMA87_05396	1		Transcription	PA4906	PA14_64820	IHMA87_05396	homolog_g5040
IHMA87_1	peak1111	2	240.16	4.66283	4743885	-127	4743612	4744032	+	IHMA87_04455	1		Transcription	PA0799	PA14_53900	IHMA87_04455	homolog_g830	-213	4743652	4744072	-	IHMA87_04454	3					IHMA87_04454	homolog_g7345
IHMA87_1	peak1403	2	239.13	4.670485	5958388	-14	5958354	5958774	-	IHMA87_05590	1		Function unknown	PA5115	PA14_67540	IHMA87_05590	homolog_g5251	-70	5958058	5958478	+	IHMA87_05591	1		Transcription	PA5116	PA14_67550	IHMA87_05591	homolog_g5252
IHMA87_1	peak1352	1	238.53	4.64841	5727094	-147	5726927	5727347	-	IHMA87_05397	1		General function prediction only	PA4907	PA14_64840	IHMA87_05397	homolog_g5041
IHMA87_1	peak1095	1	236.35	4.65822	4656608	-372	4656216	4656636	-	IHMA87_04370	3		Carbohydrate transport and metabolism	PA0884	PA14_52840	IHMA87_04370	homolog_g919
IHMA87_1	peak869	1	233.37	4.613475	3716919	-273	3716792	3717212	+	IHMA87_03464	1		"Posttranslational modification, protein turnover, chaperones"	PA1741	PA14_42020	IHMA87_03464	homolog_g1790
IHMA87_1	peak295	1	231.31	4.42399	1350555	-207	1350328	1350748	-	IHMA87_01251	13					IHMA87_01251	homolog_g6611
IHMA87_1	peak466	1	228.48	4.559635	2084354	-396	2083938	2084358	-	IHMA87_01937	1	mobA	Coenzyme transport and metabolism	PA3030	PA14_24890	IHMA87_01937	homolog_g3104
IHMA87_1	peak572	1	227.42	4.54556	2499545	-330	2499195	2499615	-	IHMA87_02380	1					IHMA87_02380	homolog_g6850
IHMA87_1	peak394	1	226.52	4.532814999999999	1796208	-6	1795814	1796234	+	IHMA87_01663	2		Function unknown	PA3276	PA14_21650	IHMA87_01663	homolog_g3362
IHMA87_1	peak552	2	225.51	4.523490000000001	2429957	-48	2429889	2430309	-	IHMA87_02293	2		Transcription	PA2780	PA14_28130	IHMA87_02293	homolog_g2847	-360	2429917	2430337	+	IHMA87_02295	2		Function unknown	PA2779	PA14_28140	IHMA87_02295	homolog_g2846
IHMA87_1	peak1297	2	223.32	4.5306750000000005	5429829	-212	5429597	5430017	-	IHMA87_05096	1		Function unknown	PA4634	PA14_61320	IHMA87_05096	homolog_g4750	-213	5429642	5430062	+	IHMA87_05097	1		Function unknown	PA4635	PA14_61330	IHMA87_05097	homolog_g4751
IHMA87_1	peak191	1	221.34	4.50314	851112	-356	850736	851156	-	IHMA87_00797	2	hpcB	Function unknown	PA4124	PA14_10620	IHMA87_00797	homolog_g4220
IHMA87_1	peak91	1	211.7	4.391665	466956	-398	466954	467374	+	IHMA87_00424	1		Amino acid transport and metabolism	PA0444	PA14_05810	IHMA87_00424	homolog_g462
IHMA87_1	peak116	1	211.31	4.410195	574834	-254	574688	575108	+	IHMA87_00533	1	fda	Carbohydrate transport and metabolism	PA0555	PA14_07230	IHMA87_00533	homolog_g575
IHMA87_1	peak1035	2	209.02	4.383900000000001	4471761	-23	4471384	4471804	+	IHMA87_04187	1		Transcription	PA1026	PA14_51060	IHMA87_04187	homolog_g1068	-118	4471623	4472043	-	IHMA87_04186	2		Energy production and conversion	PA1027	PA14_51050	IHMA87_04186	homolog_g1069
IHMA87_1	peak253	1	207.25	4.369575	1163564	-35	1163199	1163619	+	IHMA87_01081	5					IHMA87_01081	homolog_g6581
IHMA87_2	peak1616	1	200.24	4.288265	63385	-64	63301	63721	-	IHMA87_06182	2					IHMA87_06182	homolog_g7658
IHMA87_1	peak24	2	198.18	4.25758	119456	-46	119390	119810	-	IHMA87_00097	1		Function unknown	PA0094	PA14_01150	IHMA87_00097	homolog_g106	-207	119263	119683	+	IHMA87_00098	1		Function unknown	PA0095	PA14_01160	IHMA87_00098	homolog_g107
IHMA87_1	peak569	1	196.74	4.2525200000000005	2489167	-107	2488874	2489294	+	IHMA87_02374	1					IHMA87_02374	homolog_g6844
IHMA87_1	peak1005	1	195.3	4.24843	4320791	-104	4320667	4321087	-	IHMA87_04036	1		Signal transduction mechanisms	PA1181	PA14_49160	IHMA87_04036	homolog_g1225
IHMA87_1	peak434	1	195.09	4.244260000000001	1942870	-352	1942822	1943242	+	IHMA87_01812	2		Carbohydrate transport and metabolism	PA3131	PA14_23620	IHMA87_01812	homolog_g3209
