## Supplementary Dataset 2 for "Determination of the Two-Component Systems regulatory network reveals core and accessory regulations across *Pseudomonas aeruginosa* lineages": CS55_IHMA87_06096-_PA14.tab

chrom	peakID	number_of_putative_targets	log(qvalue)	fold_enrichment	summit_position	dist_to_ATG_target1	prom_start_1	prom_end_1	strand_1	first_gene_ID_1	number_of_genes_in_operon_1	name_1	COG_1	PAO1_ID_1	PA14_ID_1	IHMA87_ID_1	homolog_group_1	putative_target_2
refseq|NC_008463.1|chromosome	peak826	2	215.19	4.764390000000001	6250224	-9	6250195	6250615	-	PA14_70070	1		Function unknown	PA5307	PA14_70070	IHMA87_05832	homolog_g5451	-145	6249969	6250389	+	PA14_70080	1	lrp	Transcription	PA5308	PA14_70080	IHMA87_05833	homolog_g5452
refseq|NC_008463.1|chromosome	peak44	1	171.37	3.984495	300071	-262	299933	300353	+	PA14_03310	1				PA14_03310		homolog_g5857
refseq|NC_008463.1|chromosome	peak198	1	134.9	3.704935	1312065	-9	1311674	1312094	+	PA14_15500	1				PA14_15500		homolog_g5930
refseq|NC_008463.1|chromosome	peak722	1	111.68	3.48623	5581220	-36	5580856	5581276	+	PA14_62560	2	pcnB	"Translation, ribosomal structure and biogenesis"	PA4727	PA14_62560	IHMA87_05204	homolog_g4857
refseq|NC_008463.1|chromosome	peak146	1	103.22	3.397155	842608	-19	842227	842647	+	PA14_09780	1		General function prediction only	PA4183	PA14_09780		homolog_g4279
refseq|NC_008463.1|chromosome	peak318	1	88.64	3.16047	2155371	-43	2155014	2155434	+	PA14_24665	2				PA14_24665		homolog_g5998
refseq|NC_008463.1|chromosome	peak614	1	86.03	3.152875	4896543	-318	4896205	4896625	-	PA14_55110	1		Function unknown	PA0713	PA14_55110		homolog_g740
refseq|NC_008463.1|chromosome	peak101	1	83.91	3.105425	673210	-226	672964	673384	-	PA14_07810	1		Function unknown	PA0599	PA14_07810	IHMA87_00591	homolog_g620
refseq|NC_008463.1|chromosome	peak828	2	83.87	3.02713	6268844	-111	6268555	6268975	+	PA14_70300	1	sphA	Energy production and conversion	PA5325	PA14_70300	IHMA87_05850	homolog_g5470	-115	6268709	6269129	-	PA14_70290	1	sphR	Transcription	PA5324	PA14_70290	IHMA87_05849	homolog_g5469
refseq|NC_008463.1|chromosome	peak649	1	77.24	3.0082	5156096	-365	5156061	5156481	+	PA14_57940	5	rpoN	Transcription	PA4462	PA14_57940	IHMA87_04784	homolog_g4572
refseq|NC_008463.1|chromosome	peak443	1	76.99	2.99753	3353952	-46	3353886	3354306	-	PA14_37660	1		Transcription	PA2076	PA14_37660	IHMA87_03047	homolog_g2131
refseq|NC_008463.1|chromosome	peak646	2	76.49	2.9708	5152727	-169	5152496	5152916	+	PA14_57890	5		General function prediction only	PA4457	PA14_57890	IHMA87_04779	homolog_g4567	-245	5152462	5152882	-	PA14_57880	5		"Secondary metabolites biosynthesis, transport and catabolism"	PA4456	PA14_57880	IHMA87_04778	homolog_g4566
refseq|NC_008463.1|chromosome	peak430	2	73.25	2.938415	3081887	-22	3081845	3082265	-	PA14_34690	1		Transcription	PA2316	PA14_34690	IHMA87_02801	homolog_g2372	-96	3081583	3082003	+	PA14_34700	2		Defense mechanisms	PA2315	PA14_34700		homolog_g2371
refseq|NC_008463.1|chromosome	peak171	1	70.92	2.88946	1096488	-387	1096475	1096895	+	PA14_12810	1	rocR	Signal transduction mechanisms	PA3947	PA14_12810	IHMA87_00999	homolog_g4043
refseq|NC_008463.1|chromosome	peak694	2	70.86	2.749635	5355442	-153	5355269	5355689	-	PA14_60120	3				PA14_60120		homolog_g6376	-382	5355424	5355844	+	PA14_60130	2				PA14_60130	IHMA87_04997	homolog_g6377
refseq|NC_008463.1|chromosome	peak266	1	69.69	2.8932	1768708	-367	1768321	1768741	-	PA14_20550	1		Function unknown	PA3367	PA14_20550	IHMA87_01581	homolog_g3456
refseq|NC_008463.1|chromosome	peak735	1	69.61	2.88625	5624250	-242	5623988	5624408	-	PA14_63020	1	fur	Inorganic ion transport and metabolism	PA4764	PA14_63020	IHMA87_05244	homolog_g4897
refseq|NC_008463.1|chromosome	peak794	2	68.54	2.853135	6021719	9	6021310	6021730	+	PA14_67440	1		General function prediction only	PA5106	PA14_67440	IHMA87_05581	homolog_g5242	-110	6021589	6022009	-	PA14_67420	2	hutC	Transcription	PA5105	PA14_67420	IHMA87_05580	homolog_g5241
refseq|NC_008463.1|chromosome	peak734	1	65.2	2.83076	5617099	-267	5616812	5617232	-	PA14_62930	1	carA	Amino acid transport and metabolism	PA4758	PA14_62930	IHMA87_05237	homolog_g4890
refseq|NC_008463.1|chromosome	peak663	1	62.82	2.7858650000000003	5219453	-348	5219401	5219821	+	PA14_58580	2		Function unknown	PA4515	PA14_58580	IHMA87_04837	homolog_g4625
refseq|NC_008463.1|chromosome	peak519	1	61.12	2.739415	4153115	-293	4152802	4153222	-	PA14_46610	1				PA14_46610		homolog_g6183
refseq|NC_008463.1|chromosome	peak48	1	61.0	2.663555	305746	-147	305579	305999	-	PA14_03340	3				PA14_03340		homolog_g5860
refseq|NC_008463.1|chromosome	peak660	1	60.8	2.754365	5203768	-219	5203587	5204007	+	PA14_58420	5		Amino acid transport and metabolism	PA4502	PA14_58420	IHMA87_04824	homolog_g4612
refseq|NC_008463.1|chromosome	peak168	1	59.46	2.72325	1057882	-320	1057802	1058222	+	PA14_12260	1		Function unknown	PA3986	PA14_12260	IHMA87_00940	homolog_g4082
refseq|NC_008463.1|chromosome	peak11	1	59.26	2.735265	66998	-20	66958	67378	-	PA14_00650	1		Function unknown	PA0052	PA14_00650	IHMA87_00055	homolog_g64
refseq|NC_008463.1|chromosome	peak564	1	56.94	2.539625	4585505	-66	4585419	4585839	-	PA14_51560	1				PA14_51560		homolog_g6212
refseq|NC_008463.1|chromosome	peak634	1	56.9	2.68887	5095405	-155	5095230	5095650	-	PA14_57190	1		"Replication, recombination and repair"	PA4400	PA14_57190	IHMA87_04718	homolog_g4507
refseq|NC_008463.1|chromosome	peak20	1	56.46	2.62256	139811	-20	139431	139851	+	PA14_01490	1		Function unknown	PA0122	PA14_01490	IHMA87_00125	homolog_g134
refseq|NC_008463.1|chromosome	peak337	1	56.16	2.651005	2347240	-9	2347211	2347631	-	PA14_26970	1		Signal transduction mechanisms	PA2870	PA14_26970	IHMA87_02095	homolog_g2942
refseq|NC_008463.1|chromosome	peak874	1	55.23	2.44443	6514151	-274	6513857	6514277	-	PA14_73140	1		Cell wall/membrane/envelope biogenesis	PA5546	PA14_73140	IHMA87_06090	homolog_g5698
refseq|NC_008463.1|chromosome	peak324	1	54.76	2.653925	2209971	-206	2209777	2210197	+	PA14_25270	1	aroP1	Amino acid transport and metabolism	PA3000	PA14_25270	IHMA87_01967	homolog_g3074
refseq|NC_008463.1|chromosome	peak249	1	53.94	2.638145	1623248	-121	1622969	1623389	+	PA14_18830	2		Nucleotide transport and metabolism	PA3517	PA14_18830	IHMA87_01454	homolog_g3608
refseq|NC_008463.1|chromosome	peak421	1	53.54	2.619805	2993962	-164	2993778	2994198	-	PA14_33720	1	pvdN	Amino acid transport and metabolism	PA2394	PA14_33720	IHMA87_02761	homolog_g2450
refseq|NC_008463.1|chromosome	peak203	1	53.18	2.592075	1331397	-196	1331181	1331601	-	PA14_15650	1				PA14_15650		homolog_g5943
refseq|NC_008463.1|chromosome	peak150	1	50.51	2.5636400000000004	877289	-260	877149	877569	+	PA14_10210	1		Energy production and conversion	PA4155	PA14_10210		homolog_g4251
refseq|NC_008463.1|chromosome	peak33	1	49.7	2.55731	235794	-24	235750	236170	-	PA14_02650	1		Transcription	PA0217	PA14_02650	IHMA87_00206	homolog_g230
refseq|NC_008463.1|chromosome	peak778	1	49.24	2.54914	5919034	-177	5918811	5919231	+	PA14_66380	3		Inorganic ion transport and metabolism	PA5021	PA14_66380	IHMA87_05505	homolog_g5157
refseq|NC_008463.1|chromosome	peak252	1	48.62	2.503225	1646235	-211	1646046	1646466	+	PA14_19065	1		"Cell cycle control, cell division, chromosome partitioning"	PA3481	PA14_19065	IHMA87_01469	homolog_g3572
refseq|NC_008463.1|chromosome	peak573	2	46.46	2.45149	4606058	-162	4605820	4606240	+	PA14_51880	1	oprD	Function unknown	PA0958	PA14_51880		homolog_g998	-356	4605682	4606102	-	PA14_51860	1		Carbohydrate transport and metabolism	PA0959	PA14_51860		homolog_g999
refseq|NC_008463.1|chromosome	peak351	2	44.82	2.45824	2463055	16	2463051	2463471	-	PA14_28570	2	endA	"Replication, recombination and repair"	PA2749	PA14_28570	IHMA87_02333	homolog_g2813	-173	2462828	2463248	+	PA14_28580	2				PA14_28580	IHMA87_02334	homolog_g6021
refseq|NC_008463.1|chromosome	peak387	1	44.69	2.46623	2682591	-389	2682580	2683000	+	PA14_30890	1				PA14_30890		homolog_g6047
refseq|NC_008463.1|chromosome	peak199	1	43.94	2.302045	1313300	9	1312891	1313311	+	PA14_15520	1				PA14_15520		homolog_g5932
refseq|NC_008463.1|chromosome	peak805	2	43.58	2.43225	6119228	0	6119208	6119628	-	PA14_68610	1	yrfI	"Posttranslational modification, protein turnover, chaperones"	PA5193	PA14_68610	IHMA87_05676	homolog_g5335	-113	6118941	6119361	+	PA14_68620	1		Lipid transport and metabolism	PA5194	PA14_68620	IHMA87_05677	homolog_g5336
refseq|NC_008463.1|chromosome	peak495	1	43.39	2.440835	3979937	-321	3979596	3980016	-	PA14_44670	2	zipA	"Cell cycle control, cell division, chromosome partitioning"	PA1528	PA14_44670	IHMA87_03647	homolog_g1574
refseq|NC_008463.1|chromosome	peak90	1	42.04	2.41397	630558	-95	630443	630863	-	PA14_07330	1		Function unknown	PA0563	PA14_07330	IHMA87_00540	homolog_g583
refseq|NC_008463.1|chromosome	peak295	2	42.03	2.4194250000000004	2000169	10	1999759	2000179	+	PA14_23070	3	zwf	Carbohydrate transport and metabolism	PA3183	PA14_23070	IHMA87_01763	homolog_g3266	-197	1999952	2000372	-	PA14_23060	1		Transcription	PA3184	PA14_23060	IHMA87_01762	homolog_g3267
refseq|NC_008463.1|chromosome	peak361	1	41.49	2.4021350000000004	2521708	-45	2521353	2521773	+	PA14_29160	1		Function unknown	PA2705	PA14_29160	IHMA87_03830	homolog_g2767
