## Supplementary Dataset 2 for "Determination of the Two-Component Systems regulatory network reveals core and accessory regulations across *Pseudomonas aeruginosa* lineages": CS55_IHMA87_06096-_PAO1.tab

chrom	peakID	number_of_putative_targets	log(qvalue)	fold_enrichment	summit_position	dist_to_ATG_target1	prom_start_1	prom_end_1	strand_1	first_gene_ID_1	number_of_genes_in_operon_1	name_1	COG_1	PAO1_ID_1	PA14_ID_1	IHMA87_ID_1	homolog_group_1	putative_target_2
refseq|NC_002516.2|chromosome	peak801	1	625.38	7.10865	5352322	-243	5352059	5352479	-	PA4764	1	fur	Inorganic ion transport and metabolism	PA4764	PA14_63020	IHMA87_05244	homolog_g4897
refseq|NC_002516.2|chromosome	peak894	2	482.15	6.30251	5976977	-8	5976949	5977369	-	PA5307	1		Function unknown	PA5307	PA14_70070	IHMA87_05832	homolog_g5451	-146	5976723	5977143	+	PA5308	1	lrp	Transcription	PA5308	PA14_70080	IHMA87_05833	homolog_g5452
refseq|NC_002516.2|chromosome	peak480	1	441.15	5.755035	3316644	6	3316630	3317050	-	PA2956	1		Energy production and conversion	PA2956	PA14_25810	IHMA87_02014	homolog_g3029
refseq|NC_002516.2|chromosome	peak327	1	389.9	5.336625	2118461	-124	2118185	2118605	+	PA1937	2		"Replication, recombination and repair"	PA1937	PA14_03290	IHMA87_04962	homolog_g1992
refseq|NC_002516.2|chromosome	peak21	1	371.69	5.147825	143371	-104	143247	143667	-	PA0123	1		Transcription	PA0123	PA14_01500	IHMA87_00126	homolog_g135
refseq|NC_002516.2|chromosome	peak785	2	360.98	5.332675	5309297	-29	5308926	5309346	+	PA4727	2	pcnB	"Translation, ribosomal structure and biogenesis"	PA4727	PA14_62560	IHMA87_05204	homolog_g4857	-333	5308944	5309364	-	PA4726.2	1		Function unknown	PA4726.2			homolog_g4856
refseq|NC_002516.2|chromosome	peak895	2	359.48	5.321565	5995927	-109	5995636	5996056	+	PA5325	1	sphA	Energy production and conversion	PA5325	PA14_70300	IHMA87_05850	homolog_g5470	-116	5995791	5996211	-	PA5324	1	sphR	Transcription	PA5324	PA14_70290	IHMA87_05849	homolog_g5469
refseq|NC_002516.2|chromosome	peak668	1	305.94	4.94771	4680077	-11	4680046	4680466	-	PA4183	1		General function prediction only	PA4183	PA14_09780		homolog_g4279
refseq|NC_002516.2|chromosome	peak13	1	270.7	4.556655	68642	-26	68596	69016	-	PA0052	1		Function unknown	PA0052	PA14_00650	IHMA87_00055	homolog_g64
refseq|NC_002516.2|chromosome	peak438	1	267.19	4.24395	3016163	-83	3015846	3016266	+	PA2667	1	mvaU	Function unknown	PA2667	PA14_29590	IHMA87_02442	homolog_g2728
refseq|NC_002516.2|chromosome	peak352	1	244.71	4.45004	2332107	-48	2332039	2332459	-	PA2119	1		Amino acid transport and metabolism	PA2119		IHMA87_03025	homolog_g2174
refseq|NC_002516.2|chromosome	peak861	2	238.91	4.18423	5749458	5	5749053	5749473	+	PA5106	1		General function prediction only	PA5106	PA14_67440	IHMA87_05581	homolog_g5242	-106	5749332	5749752	-	PA5105	2	hutC	Transcription	PA5105	PA14_67420	IHMA87_05580	homolog_g5241
refseq|NC_002516.2|chromosome	peak462	2	218.75	4.122225	3110894	-7	3110501	3110921	+	PA2749	2	endA	"Replication, recombination and repair"	PA2749	PA14_28570	IHMA87_02333	homolog_g2813	-369	3110505	3110925	-	PA2748	1		"Translation, ribosomal structure and biogenesis"	PA2748	PA14_28590	IHMA87_02335	homolog_g2812
refseq|NC_002516.2|chromosome	peak516	1	196.32	3.698875	3535320	-239	3535061	3535481	-	PA3150	1	wbpG	"Cell cycle control, cell division, chromosome partitioning"	PA3150			homolog_g3233
refseq|NC_002516.2|chromosome	peak736	1	182.23	3.898645	4992505	-365	4992470	4992890	+	PA4462	5	rpoN	Transcription	PA4462	PA14_57940	IHMA87_04784	homolog_g4572
refseq|NC_002516.2|chromosome	peak733	2	179.76	3.76729	4989124	-181	4988905	4989325	+	PA4457	5		General function prediction only	PA4457	PA14_57890	IHMA87_04779	homolog_g4567	-233	4988871	4989291	-	PA4456	6		"Secondary metabolites biosynthesis, transport and catabolism"	PA4456	PA14_57880	IHMA87_04778	homolog_g4566
refseq|NC_002516.2|chromosome	peak305	2	179.36	3.68747	1937887	-139	1937626	1938046	+	PA1788	1		General function prediction only	PA1788	PA14_41450	IHMA87_03416	homolog_g1838	-243	1937624	1938044	-	PA1787	1	acnB	Energy production and conversion	PA1787	PA14_41470	IHMA87_03417	homolog_g1837
refseq|NC_002516.2|chromosome	peak343	1	174.74	3.863905	2282432	-48	2282080	2282500	+	PA2076	1		Transcription	PA2076	PA14_37660	IHMA87_03047	homolog_g2131
refseq|NC_002516.2|chromosome	peak448	1	165.35	3.565425	3060232	-16	3060196	3060616	-	PA2705	1		Function unknown	PA2705	PA14_29160	IHMA87_03830	homolog_g2767
refseq|NC_002516.2|chromosome	peak249	1	162.4	3.739765	1508484	-253	1508337	1508757	+	PA1388	1		Cell wall/membrane/envelope biogenesis	PA1388			homolog_g1434
refseq|NC_002516.2|chromosome	peak878	1	158.56	3.405085	5883993	-327	5883920	5884340	+	PA5227.1	2	ssrS	Function unknown	PA5227.1	6S	IHMA87_05709	homolog_g5371
refseq|NC_002516.2|chromosome	peak108	1	150.87	3.4614700000000003	675269	-121	674990	675410	+	PA0614	1		Function unknown	PA0614	PA14_07990	IHMA87_00606	homolog_g635
refseq|NC_002516.2|chromosome	peak494	1	147.55	3.53715	3394911	-279	3394790	3395210	+	PA3031.1	1		Function unknown	PA3031.1		IHMA87_01935	homolog_g3106
refseq|NC_002516.2|chromosome	peak400	1	147.2	3.4253350000000005	2780669	-55	2780594	2781014	-	PA2463	2		"Intracellular trafficking, secretion, and vesicular transport"	PA2463	PA14_32780		homolog_g2518
refseq|NC_002516.2|chromosome	peak388	2	141.86	3.253775	2687247	-69	2687158	2687578	-	PA2402	3		"Secondary metabolites biosynthesis, transport and catabolism"	PA2402	PA14_33610		homolog_g2457	-250	2687097	2687517	+	PA2403	4		Function unknown	PA2403	PA14_33600	IHMA87_02753	homolog_g2458
refseq|NC_002516.2|chromosome	peak331	1	134.75	3.266915	2153498	-96	2153194	2153614	+	PA1972	1		General function prediction only	PA1972	PA14_39020	IHMA87_03148	homolog_g2027
refseq|NC_002516.2|chromosome	peak888	1	130.85	3.31558	5949606	4	5949590	5950010	-	PA5284	1		Cell motility	PA5284	PA14_69760		homolog_g5428
refseq|NC_002516.2|chromosome	peak569	1	130.69	3.35887	3934882	-132	3934730	3935150	-	PA3517	2		Nucleotide transport and metabolism	PA3517	PA14_18830	IHMA87_01454	homolog_g3608
refseq|NC_002516.2|chromosome	peak750	1	127.08	3.36258	5053662	-262	5053380	5053800	-	PA4513	1		Function unknown	PA4513	PA14_58560	IHMA87_04835	homolog_g4623
refseq|NC_002516.2|chromosome	peak713	1	126.52	3.321575	4931839	-144	4931675	4932095	-	PA4400	1		"Replication, recombination and repair"	PA4400	PA14_57190	IHMA87_04718	homolog_g4507
refseq|NC_002516.2|chromosome	peak39	1	119.61	3.247875	245630	-11	245599	246019	-	PA0217	1		Transcription	PA0217	PA14_02650	IHMA87_00206	homolog_g230
refseq|NC_002516.2|chromosome	peak382	1	117.27	3.230575	2649832	-163	2649595	2650015	+	PA2394	1	pvdN	Amino acid transport and metabolism	PA2394	PA14_33720	IHMA87_02761	homolog_g2450
refseq|NC_002516.2|chromosome	peak845	1	117.14	3.17037	5647636	-178	5647414	5647834	+	PA5021	3		Inorganic ion transport and metabolism	PA5021	PA14_66380	IHMA87_05505	homolog_g5157
refseq|NC_002516.2|chromosome	peak935	1	116.06	3.09037	6219089	-20	6219049	6219469	-	PA5526	1		Function unknown	PA5526	PA14_72900	IHMA87_06070	homolog_g5678
refseq|NC_002516.2|chromosome	peak173	2	115.3	3.10951	1045491	-177	1045294	1045714	-	PA0958	1	oprD	Function unknown	PA0958	PA14_51880		homolog_g998	-341	1045432	1045852	+	PA0959	1		Carbohydrate transport and metabolism	PA0959	PA14_51860		homolog_g999
refseq|NC_002516.2|chromosome	peak156	1	113.72	3.062685	986733	-85	986418	986838	+	PA0903	1	alaS	"Translation, ribosomal structure and biogenesis"	PA0903	PA14_52600	IHMA87_04351	homolog_g939
refseq|NC_002516.2|chromosome	peak267	2	111.45	3.0782100000000003	1652110	-163	1651873	1652293	+	PA1520	1		Transcription	PA1520	PA14_44780	IHMA87_03655	homolog_g1566	-212	1651878	1652298	-	PA1519	1		General function prediction only	PA1519	PA14_44800	IHMA87_03656	homolog_g1565
refseq|NC_002516.2|chromosome	peak552	2	108.43	3.14853	3772917	-112	3772629	3773049	+	PA3361	1	lecB	Function unknown	PA3361	PA14_20610	IHMA87_01587	homolog_g3449	-356	3772541	3772961	-	PA3360	1		Defense mechanisms	PA3360	PA14_20620	IHMA87_01588	homolog_g3448
refseq|NC_002516.2|chromosome	peak693	1	105.18	2.992915	4781632	-154	4781386	4781806	+	PA4272.1	1		Function unknown	PA4272.1	P27	IHMA87_00662	homolog_g4370
refseq|NC_002516.2|chromosome	peak268	1	105.15	3.139805	1664745	-320	1664665	1665085	+	PA1528	2	zipA	"Cell cycle control, cell division, chromosome partitioning"	PA1528	PA14_44670	IHMA87_03647	homolog_g1574
refseq|NC_002516.2|chromosome	peak368	1	104.54	3.1018350000000003	2545118	-172	2544926	2545346	-	PA2305	1	ambB	"Secondary metabolites biosynthesis, transport and catabolism"	PA2305	PA14_34810		homolog_g2361
refseq|NC_002516.2|chromosome	peak920	2	95.32	2.794875	6119900	-61	6119561	6119981	+	PA5437	1		Transcription	PA5437	PA14_71750	IHMA87_05969	homolog_g5587	-153	6119727	6120147	-	PA5436	2		Lipid transport and metabolism	PA5436	PA14_71740	IHMA87_05968	homolog_g5586
refseq|NC_002516.2|chromosome	peak92	1	95.21	2.96755	620583	-95	620468	620888	-	PA0563	1		Function unknown	PA0563	PA14_07330	IHMA87_00540	homolog_g583
refseq|NC_002516.2|chromosome	peak491	1	95.19	2.95905	3359366	-199	3359147	3359567	-	PA3000	1	aroP1	Amino acid transport and metabolism	PA3000	PA14_25270	IHMA87_01967	homolog_g3074
refseq|NC_002516.2|chromosome	peak337	1	93.25	2.82153	2226743	-136	2226479	2226899	+	PA2036	1		Coenzyme transport and metabolism	PA2036	PA14_38190		homolog_g2091
refseq|NC_002516.2|chromosome	peak444	1	92.25	2.79489	3044956	-190	3044746	3045166	-	PA2690	1		"Replication, recombination and repair"	PA2690			homolog_g2752
refseq|NC_002516.2|chromosome	peak474	1	91.73	2.95414	3222135	-15	3221750	3222170	+	PA2870	1		Signal transduction mechanisms	PA2870	PA14_26970	IHMA87_02095	homolog_g2942
refseq|NC_002516.2|chromosome	peak812	1	90.86	2.877325	5441760	-77	5441437	5441857	+	PA4846	3	aroQ1	Amino acid transport and metabolism	PA4846	PA14_64090	IHMA87_05334	homolog_g4980
refseq|NC_002516.2|chromosome	peak932	1	88.6	2.877135	6207137	-104	6206841	6207261	+	PA5514	1		Defense mechanisms	PA5514	PA14_72760	IHMA87_06059	homolog_g5666
refseq|NC_002516.2|chromosome	peak284	1	87.87	2.88759	1735446	-383	1735043	1735463	-	PA1592	1		Function unknown	PA1592	PA14_43900	IHMA87_03577	homolog_g1641
refseq|NC_002516.2|chromosome	peak630	2	87.36	2.7745	4344904	-69	4344815	4345235	-	PA3877	8	narK1	Inorganic ion transport and metabolism	PA3877	PA14_13750	IHMA87_01066	homolog_g3973	-106	4344610	4345030	+	PA3878	2	narX	Signal transduction mechanisms	PA3878	PA14_13740	IHMA87_01065	homolog_g3974
refseq|NC_002516.2|chromosome	peak223	2	85.85	2.848495	1302638	-58	1302296	1302716	+	PA1202	1		"Secondary metabolites biosynthesis, transport and catabolism"	PA1202	PA14_48760	IHMA87_04014	homolog_g1246	-243	1302375	1302795	-	PA1201	1		Transcription	PA1201	PA14_48770	IHMA87_04015	homolog_g1245
refseq|NC_002516.2|chromosome	peak136	1	83.48	2.1357600000000003	790146	-20	789766	790186	+	PA0720	1		Function unknown	PA0720	PA14_48970		homolog_g750
refseq|NC_002516.2|chromosome	peak747	1	83.27	2.865985	5040171	-234	5040005	5040425	+	PA4502	5		Amino acid transport and metabolism	PA4502	PA14_58420	IHMA87_04824	homolog_g4612
refseq|NC_002516.2|chromosome	peak752	1	82.88	2.807165	5055737	-358	5055695	5056115	+	PA4515	2		Function unknown	PA4515	PA14_58580	IHMA87_04837	homolog_g4625
refseq|NC_002516.2|chromosome	peak774	1	82.8	2.66478	5214763	-328	5214691	5215111	+	PA4648	3		Function unknown	PA4648	PA14_61500		homolog_g4764
refseq|NC_002516.2|chromosome	peak645	1	82.27	2.7762450000000003	4467054	-300	4466734	4467154	-	PA3986	1		Function unknown	PA3986	PA14_12260	IHMA87_00940	homolog_g4082
refseq|NC_002516.2|chromosome	peak567	1	81.62	2.839725	3895405	-212	3895173	3895593	-	PA3481	1		"Cell cycle control, cell division, chromosome partitioning"	PA3481	PA14_19065	IHMA87_01469	homolog_g3572
refseq|NC_002516.2|chromosome	peak158	1	81.35	2.772845	994116	-27	993743	994163	+	PA0910	1	alpD	Function unknown	PA0910	PA14_52490	IHMA87_04341	homolog_g949
refseq|NC_002516.2|chromosome	peak311	1	80.54	2.785835	1996814	-8	1996786	1997206	-	PA1838	2	cysI	Inorganic ion transport and metabolism	PA1838	PA14_40770	IHMA87_03289	homolog_g1893
refseq|NC_002516.2|chromosome	peak134	3	80.41	2.783415	783854	-21	783813	784233	-	PA0712	1		Function unknown	PA0712		IHMA87_04533	homolog_g739	-319	783773	784193	+	PA0713	1		Function unknown	PA0713	PA14_55110		homolog_g740	-339	783495	783915	-	PA0711	1		General function prediction only	PA0711			homolog_g738
refseq|NC_002516.2|chromosome	peak710	1	78.12	2.658985	4925130	-47	4925063	4925483	-	PA4394	1		Cell wall/membrane/envelope biogenesis	PA4394	PA14_57110	IHMA87_04712	homolog_g4501
refseq|NC_002516.2|chromosome	peak166	1	76.8	2.7282450000000003	1020705	-3	1020308	1020728	+	PA0932	2	cysM	Amino acid transport and metabolism	PA0932	PA14_52210	IHMA87_04305	homolog_g972
refseq|NC_002516.2|chromosome	peak666	1	76.77	2.76632	4650575	-269	4650286	4650706	-	PA4155	1		Energy production and conversion	PA4155	PA14_10210		homolog_g4251
refseq|NC_002516.2|chromosome	peak221	1	76.15	2.68437	1254816	-226	1254642	1255062	+	PA1157	1	PA1157	Signal transduction mechanisms	PA1157	PA14_49440	IHMA87_04060	homolog_g1201
refseq|NC_002516.2|chromosome	peak564	2	76.11	2.70198	3885524	-187	3885311	3885731	+	PA3472	1		Cell wall/membrane/envelope biogenesis	PA3472	PA14_19170	IHMA87_01478	homolog_g3563	-270	3885234	3885654	-	PA3471	1		Energy production and conversion	PA3471	PA14_19190	IHMA87_01479	homolog_g3562
refseq|NC_002516.2|chromosome	peak887	2	75.9	2.688085	5941163	-81	5941062	5941482	-	PA5275	1		Inorganic ion transport and metabolism	PA5275	PA14_69640	IHMA87_05757	homolog_g5419	-173	5940936	5941356	+	PA5276	6	lppL	Cell motility	PA5276	PA14_69660	IHMA87_05758	homolog_g5420
refseq|NC_002516.2|chromosome	peak768	1	75.83	2.75826	5162831	-382	5162429	5162849	-	PA4603	1		Function unknown	PA4603	PA14_60900		homolog_g4719
refseq|NC_002516.2|chromosome	peak360	1	75.36	2.450675	2451365	-342	2451307	2451727	+	PA2229	2		Function unknown	PA2229		IHMA87_02879	homolog_g2285
refseq|NC_002516.2|chromosome	peak456	1	75.04	2.63151	3094205	-20	3094165	3094585	-	PA2733	2		General function prediction only	PA2733			homolog_g2795
refseq|NC_002516.2|chromosome	peak68	2	74.75	2.7005	436478	-92	436170	436590	+	PA0395	2	pilT	"Intracellular trafficking, secretion, and vesicular transport"	PA0395	PA14_05180	IHMA87_00374	homolog_g411	-123	436335	436755	-	PA0394	3		General function prediction only	PA0394	PA14_05160	IHMA87_00373	homolog_g410
refseq|NC_002516.2|chromosome	peak408	1	74.5	2.699155	2870306	-279	2870007	2870427	-	PA2541	1		Lipid transport and metabolism	PA2541	PA14_31700	IHMA87_02609	homolog_g2596
refseq|NC_002516.2|chromosome	peak704	2	74.34	2.713335	4845928	-10	4845538	4845958	+	PA4317	1		Function unknown	PA4317	PA14_56090	IHMA87_04619	homolog_g4424	-215	4845693	4846113	-	PA4316	1	sbcB	"Replication, recombination and repair"	PA4316	PA14_56080	IHMA87_04618	homolog_g4423
refseq|NC_002516.2|chromosome	peak318	1	73.82	2.54127	2086970	-269	2086681	2087101	-	PA1913	1		Function unknown	PA1913	PA14_39790	IHMA87_03204	homolog_g1968
refseq|NC_002516.2|chromosome	peak403	1	73.34	2.67916	2818902	-16	2818866	2819286	-	PA2501	1		Function unknown	PA2501	PA14_32310	IHMA87_02650	homolog_g2556
refseq|NC_002516.2|chromosome	peak138	1	71.52	2.623655	800171	-155	799996	800416	-	PA0731	1		Function unknown	PA0731	PA14_54820	IHMA87_04528	homolog_g762
refseq|NC_002516.2|chromosome	peak632	1	69.67	2.64008	4354097	5	4354082	4354502	-	PA3887	1	nhaP	Inorganic ion transport and metabolism	PA3887	PA14_13620	IHMA87_01055	homolog_g3983
refseq|NC_002516.2|chromosome	peak809	2	69.6	2.57575	5421839	-60	5421499	5421919	+	PA4830	1		"Secondary metabolites biosynthesis, transport and catabolism"	PA4830	PA14_63860	IHMA87_05317	homolog_g4964	-113	5421706	5422126	-	PA4829	1	lpd3	Energy production and conversion	PA4829	PA14_63850		homolog_g4963
refseq|NC_002516.2|chromosome	peak79	2	69.41	2.62829	517707	-245	517442	517862	-	PA0458	2		Carbohydrate transport and metabolism	PA0458	PA14_05990	IHMA87_00439	homolog_g477	-376	517683	518103	+	PA0459	1		"Posttranslational modification, protein turnover, chaperones"	PA0459	PA14_06000	IHMA87_00440	homolog_g478
refseq|NC_002516.2|chromosome	peak276	1	69.32	2.63993	1696217	-250	1696067	1696487	+	PA1558	1		General function prediction only	PA1558	PA14_44320	IHMA87_03614	homolog_g1607
refseq|NC_002516.2|chromosome	peak20	1	68.64	2.650485	141915	-2	141517	141937	+	PA0122	1		Function unknown	PA0122	PA14_01490	IHMA87_00125	homolog_g134
refseq|NC_002516.2|chromosome	peak467	2	67.79	2.562775	3156410	-93	3156103	3156523	+	PA2799	1		Function unknown	PA2799	PA14_27930	IHMA87_02272	homolog_g2866	-154	3156236	3156656	-	PA2798	2		Signal transduction mechanisms	PA2798	PA14_27940	IHMA87_02273	homolog_g2865
refseq|NC_002516.2|chromosome	peak854	1	66.37	2.48697	5687025	20	5687025	5687445	-	PA5048	2		"Replication, recombination and repair"	PA5048	PA14_66700	IHMA87_05530	homolog_g5184
refseq|NC_002516.2|chromosome	peak65	1	65.18	2.4993	406421	-302	406099	406519	-	PA0361	1		Amino acid transport and metabolism	PA0361	PA14_04730	IHMA87_00338	homolog_g377
refseq|NC_002516.2|chromosome	peak6	1	64.71	2.612805	34234	-390	34224	34644	+	PA0032	2		Transcription	PA0032	PA14_00400	IHMA87_00033	homolog_g44
refseq|NC_002516.2|chromosome	peak168	1	63.24	2.362375	1027979	-193	1027772	1028192	+	PA0938	1		Cell wall/membrane/envelope biogenesis	PA0938	PA14_52130		homolog_g978
refseq|NC_002516.2|chromosome	peak529	2	62.09	2.463755	3573787	6	3573773	3574193	-	PA3183	3	zwf	Carbohydrate transport and metabolism	PA3183	PA14_23070	IHMA87_01763	homolog_g3266	-193	3573580	3574000	+	PA3184	1		Transcription	PA3184	PA14_23060	IHMA87_01762	homolog_g3267
refseq|NC_002516.2|chromosome	peak800	2	60.62	2.52177	5345148	-88	5345040	5345460	-	PA4758.1	1		Function unknown	PA4758.1			homolog_g4891	-245	5344883	5345303	-	PA4758	1	carA	Amino acid transport and metabolism	PA4758	PA14_62930	IHMA87_05237	homolog_g4890
refseq|NC_002516.2|chromosome	peak925	2	60.43	2.457635	6167410	-1	6167389	6167809	-	PA5476	1	citA	Carbohydrate transport and metabolism	PA5476	PA14_72280	IHMA87_06019	homolog_g5627	-373	6167383	6167803	+	PA5477	1		Function unknown	PA5477	PA14_72300	IHMA87_06021	homolog_g5628
refseq|NC_002516.2|chromosome	peak866	1	60.32	2.51133	5810246	-35	5809881	5810301	+	PA5161	4	rmlB	Cell wall/membrane/envelope biogenesis	PA5161	PA14_68170	IHMA87_05642	homolog_g5300
refseq|NC_002516.2|chromosome	peak230	1	59.59	2.480435	1406847	-160	1406607	1407027	+	PA1296	1		Amino acid transport and metabolism	PA1296	PA14_47440	IHMA87_03936	homolog_g1341
refseq|NC_002516.2|chromosome	peak811	1	59.01	2.45283	5434111	-199	5433892	5434312	-	PA4840	1		"Translation, ribosomal structure and biogenesis"	PA4840	PA14_64000	IHMA87_05328	homolog_g4974
refseq|NC_002516.2|chromosome	peak669	1	58.37	2.524635	4687655	3	4687252	4687672	+	PA4190	1	pqsL	Coenzyme transport and metabolism	PA4190	PA14_09700	IHMA87_00740	homolog_g4286
refseq|NC_002516.2|chromosome	peak611	2	57.68	2.46448	4198534	8	4198522	4198942	-	PA3746	5	ffh	"Intracellular trafficking, secretion, and vesicular transport"	PA3746	PA14_15960	IHMA87_01208	homolog_g3840	-309	4198443	4198863	+	PA3747	2		General function prediction only	PA3747	PA14_15940	IHMA87_01207	homolog_g3841
refseq|NC_002516.2|chromosome	peak476	1	56.41	2.39672	3271783	-90	3271673	3272093	-	PA2915	1		General function prediction only	PA2915	PA14_26350	IHMA87_02049	homolog_g2987
refseq|NC_002516.2|chromosome	peak181	1	55.62	2.322145	1060370	14	1059956	1060376	+	PA0976.1	1		Function unknown	PA0976.1			homolog_g1017
refseq|NC_002516.2|chromosome	peak874	2	55.12	2.434435	5847011	7	5846998	5847418	-	PA5193	1	yrfI	"Posttranslational modification, protein turnover, chaperones"	PA5193	PA14_68610	IHMA87_05676	homolog_g5335	-120	5846731	5847151	+	PA5194	1		Lipid transport and metabolism	PA5194	PA14_68620	IHMA87_05677	homolog_g5336
refseq|NC_002516.2|chromosome	peak762	1	54.85	2.37032	5118332	-206	5118138	5118558	+	PA4571	1		Energy production and conversion	PA4571	PA14_60490	IHMA87_05032	homolog_g4686
refseq|NC_002516.2|chromosome	peak657	1	54.75	2.388975	4573258	-27	4572885	4573305	+	PA4090	1		Function unknown	PA4090	PA14_11010	IHMA87_00834	homolog_g4186
refseq|NC_002516.2|chromosome	peak394	1	54.59	2.350915	2747117	-44	2747053	2747473	-	PA2446	5	gcvH2	Amino acid transport and metabolism	PA2446	PA14_32985	IHMA87_02701	homolog_g2501
refseq|NC_002516.2|chromosome	peak484	1	54.52	2.454655	3328701	-344	3328645	3329065	+	PA2972	1		"Cell cycle control, cell division, chromosome partitioning"	PA2972	PA14_25610	IHMA87_01997	homolog_g3046
refseq|NC_002516.2|chromosome	peak62	1	54.18	2.415665	357787	-380	357767	358187	+	PA0318	1		"Secondary metabolites biosynthesis, transport and catabolism"	PA0318	PA14_04150	IHMA87_00298	homolog_g334
refseq|NC_002516.2|chromosome	peak938	1	54.15	2.34562	6225916	9	6225905	6226325	-	PA5531	1	tonB1	Cell wall/membrane/envelope biogenesis	PA5531	PA14_72970	IHMA87_06075	homolog_g5683
refseq|NC_002516.2|chromosome	peak726	1	54.04	2.466765	4965221	-362	4964839	4965259	-	PA4431	3		Energy production and conversion	PA4431	PA14_57570	IHMA87_04752	homolog_g4540
refseq|NC_002516.2|chromosome	peak818	1	53.52	2.43675	5479825	-238	5479567	5479987	-	PA4883	2		Energy production and conversion	PA4883	PA14_64550	IHMA87_05372	homolog_g5017
refseq|NC_002516.2|chromosome	peak290	1	52.72	2.431085	1824697	-272	1824569	1824989	+	PA1673	1		Inorganic ion transport and metabolism	PA1673	PA14_42860	IHMA87_03495	homolog_g1722
refseq|NC_002516.2|chromosome	peak868	1	52.62	2.316385	5825979	-156	5825735	5826155	+	PA5174	1		Lipid transport and metabolism	PA5174	PA14_68360	IHMA87_05655	homolog_g5313
refseq|NC_002516.2|chromosome	peak149	1	52.4	2.368835	923911	-107	923784	924204	-	PA0845	1		Function unknown	PA0845	PA14_53340	IHMA87_04412	homolog_g879
refseq|NC_002516.2|chromosome	peak912	1	51.98	2.3935500000000003	6083464	-59	6083123	6083543	+	PA5405	3		Function unknown	PA5405	PA14_71350	IHMA87_05936	homolog_g5555
refseq|NC_002516.2|chromosome	peak301	1	51.36	2.39347	1908312	-142	1908054	1908474	+	PA1765	1		Function unknown	PA1765	PA14_41740	IHMA87_03440	homolog_g1814
refseq|NC_002516.2|chromosome	peak428	1	50.83	2.159845	2967190	-388	2966782	2967202	-	PA2623	1	icd	Energy production and conversion	PA2623	PA14_30190	IHMA87_02493	homolog_g2684
refseq|NC_002516.2|chromosome	peak300	1	50.7	2.413195	1906632	-210	1906442	1906862	+	PA1764	1		Lipid transport and metabolism	PA1764	PA14_41750	IHMA87_03441	homolog_g1813
refseq|NC_002516.2|chromosome	peak508	1	49.8	2.354525	3518028	-170	3517838	3518258	-	PA3135	1		Transcription	PA3135	PA14_23540	IHMA87_01804	homolog_g3217
refseq|NC_002516.2|chromosome	peak781	1	49.66	2.39724	5272648	-348	5272280	5272700	-	PA4693	1	pssA	Lipid transport and metabolism	PA4693	PA14_62120	IHMA87_05165	homolog_g4816
refseq|NC_002516.2|chromosome	peak203	1	49.37	2.37991	1173886	-354	1173840	1174260	+	PA1087	1	flgL	Cell motility	PA1087	PA14_50340	IHMA87_04124	homolog_g1130
refseq|NC_002516.2|chromosome	peak921	1	47.71	2.18476	6135577	-132	6135309	6135729	+	PA5446	1		Function unknown	PA5446	PA14_71900	IHMA87_05980	homolog_g5596
refseq|NC_002516.2|chromosome	peak608	1	47.19	2.31715	4193505	-170	4193275	4193695	+	PA3740	1		Function unknown	PA3740	PA14_16020	IHMA87_01214	homolog_g3834
refseq|NC_002516.2|chromosome	peak291	1	46.98	2.29727	1828018	-197	1827801	1828221	-	PA1677	1		"Secondary metabolites biosynthesis, transport and catabolism"	PA1677	PA14_42820	IHMA87_03491	homolog_g1726
refseq|NC_002516.2|chromosome	peak829	1	46.04	2.29098	5524738	-19	5524699	5525119	-	PA4925	1		Cell wall/membrane/envelope biogenesis	PA4925	PA14_65040	IHMA87_05414	homolog_g5059
refseq|NC_002516.2|chromosome	peak612	1	45.85	2.3056	4215143	-64	4215059	4215479	-	PA3762	1		Function unknown	PA3762	PA14_15770	IHMA87_01192	homolog_g3856
refseq|NC_002516.2|chromosome	peak485	1	45.73	2.211765	3332368	-64	3332284	3332704	-	PA2975	3	rluC	"Translation, ribosomal structure and biogenesis"	PA2975	PA14_25580	IHMA87_01994	homolog_g3049
refseq|NC_002516.2|chromosome	peak509	1	45.02	2.31039	3518865	-180	3518645	3519065	+	PA3137	1		Carbohydrate transport and metabolism	PA3137	PA14_23520	IHMA87_01802	homolog_g3219
refseq|NC_002516.2|chromosome	peak852	1	44.19	2.133475	5681047	-334	5680693	5681113	-	PA5044	8	pilM	Cell motility	PA5044	PA14_66660	IHMA87_05526	homolog_g5180
refseq|NC_002516.2|chromosome	peak817	2	44.15	2.29358	5469974	4	5469958	5470378	-	PA4872	1		Carbohydrate transport and metabolism	PA4872	PA14_64440	IHMA87_05361	homolog_g5006	-212	5469786	5470206	+	PA4873	1		"Posttranslational modification, protein turnover, chaperones"	PA4873	PA14_64450	IHMA87_05362	homolog_g5007
refseq|NC_002516.2|chromosome	peak84	1	43.83	2.20964	538199	-330	537849	538269	-	PA0476	1		Coenzyme transport and metabolism	PA0476	PA14_06230	IHMA87_00458	homolog_g495
refseq|NC_002516.2|chromosome	peak635	2	43.46	2.289965	4402611	-27	4402238	4402658	+	PA3927	1		Function unknown	PA3927	PA14_13060	IHMA87_01018	homolog_g4023	-75	4402516	4402936	-	PA3926	1		Carbohydrate transport and metabolism	PA3926	PA14_13070	IHMA87_01019	homolog_g4022
refseq|NC_002516.2|chromosome	peak544	1	42.98	2.2565150000000003	3688734	-84	3688630	3689050	-	PA3294	3		Function unknown	PA3294	PA14_21450		homolog_g3380
refseq|NC_002516.2|chromosome	peak240	1	42.7	2.26667	1480170	-379	1479771	1480191	-	PA1366	1		"Cell cycle control, cell division, chromosome partitioning"	PA1366		IHMA87_03864	homolog_g1412
refseq|NC_002516.2|chromosome	peak48	1	42.35	2.240395	298905	-13	298872	299292	-	PA0263.1	1		Function unknown	PA0263.1		IHMA87_00242	homolog_g277
refseq|NC_002516.2|chromosome	peak533	2	42.14	2.258465	3612414	-55	3612339	3612759	-	PA3224	1		Function unknown	PA3224	PA14_22480	IHMA87_01720	homolog_g3307	-145	3612159	3612579	+	PA3225	4		Transcription	PA3225	PA14_22470	IHMA87_01719	homolog_g3308
refseq|NC_002516.2|chromosome	peak409	1	41.31	2.25191	2876298	-257	2876155	2876575	+	PA2545	1	xthA	"Replication, recombination and repair"	PA2545	PA14_31650	IHMA87_02605	homolog_g2600
refseq|NC_002516.2|chromosome	peak512	1	41.01	2.22802	3522856	-296	3522540	3522960	-	PA3138	1	uvrB	"Replication, recombination and repair"	PA3138	PA14_23510	IHMA87_01801	homolog_g3220
refseq|NC_002516.2|chromosome	peak642	1	40.95	2.251185	4432207	-259	4431928	4432348	-	PA3950	1		"Replication, recombination and repair"	PA3950	PA14_12760	IHMA87_00996	homolog_g4046
refseq|NC_002516.2|chromosome	peak471	1	40.8	2.189525	3203896	-102	3203598	3204018	+	PA2850	1	ohr	"Posttranslational modification, protein turnover, chaperones"	PA2850	PA14_27220	IHMA87_02117	homolog_g2920
refseq|NC_002516.2|chromosome	peak647	2	40.44	2.205935	4475865	-16	4475829	4476249	-	PA3994	1		Lipid transport and metabolism	PA3994	PA14_12150		homolog_g4090	-90	4475555	4475975	+	PA3995	1		Transcription	PA3995	PA14_12140	IHMA87_00933	homolog_g4091
refseq|NC_002516.2|chromosome	peak67	2	39.85	2.212805	427485	20	427485	427905	-	PA0385	1		Function unknown	PA0385	PA14_05030	IHMA87_00363	homolog_g401	-365	427100	427520	-	PA0384	1		Function unknown	PA0384	PA14_05020	IHMA87_00362	homolog_g400
refseq|NC_002516.2|chromosome	peak112	1	39.79	2.2156450000000003	689263	-274	689137	689557	+	PA0633	2		Function unknown	PA0633	PA14_08210		homolog_g654
refseq|NC_002516.2|chromosome	peak447	2	39.74	2.21326	3051726	-231	3051557	3051977	+	PA2699	1		General function prediction only	PA2699	PA14_29230	IHMA87_03824	homolog_g2761	-377	3051329	3051749	-	PA2698	1		"Secondary metabolites biosynthesis, transport and catabolism"	PA2698	PA14_29240	IHMA87_03823	homolog_g2760
refseq|NC_002516.2|chromosome	peak831	1	39.41	2.19037	5537385	-363	5537002	5537422	-	PA4933	1		Function unknown	PA4933	PA14_65160	IHMA87_05423	homolog_g5067
refseq|NC_002516.2|chromosome	peak42	2	39.22	2.17714	254723	-68	254391	254811	+	PA0225	1	erfA	Function unknown	PA0225	PA14_02750	IHMA87_00215	homolog_g238	-87	254616	255036	-	PA0224	1	ergA	Carbohydrate transport and metabolism	PA0224	PA14_02740	IHMA87_00214	homolog_g237
refseq|NC_002516.2|chromosome	peak0	1	38.9	2.09629	486	3	83	503	+	PA0001	4	dnaA	"Replication, recombination and repair"	PA0001	PA14_00010	IHMA87_00001	homolog_g13
refseq|NC_002516.2|chromosome	peak172	2	38.67	2.186545	1043482	-30	1043112	1043532	+	PA0957	1		"Secondary metabolites biosynthesis, transport and catabolism"	PA0957	PA14_51890	IHMA87_04278	homolog_g997	-78	1043384	1043804	-	PA0956	2	proS	"Translation, ribosomal structure and biogenesis"	PA0956	PA14_51900	IHMA87_04279	homolog_g996
refseq|NC_002516.2|chromosome	peak696	2	38.57	2.0756	4784496	-237	4784239	4784659	-	PA4276.1	1		Function unknown	PA4276.1		IHMA87_00657	homolog_g4375	-357	4784119	4784539	-	PA4276	4	secE	"Intracellular trafficking, secretion, and vesicular transport"	PA4276	PA14_08695	IHMA87_00658	homolog_g4374
refseq|NC_002516.2|chromosome	peak718	1	37.91	2.1888	4939461	-184	4939257	4939677	-	PA4406.1	2		Function unknown	PA4406.1			homolog_g4514
refseq|NC_002516.2|chromosome	peak445	2	36.71	2.088405	3046297	-124	3046021	3046441	+	PA2692	1		Transcription	PA2692	PA14_29300	IHMA87_03817	homolog_g2754	-145	3046132	3046552	-	PA2691	1		Energy production and conversion	PA2691	PA14_29320	IHMA87_03816	homolog_g2753
refseq|NC_002516.2|chromosome	peak23	2	36.56	2.01397	153373	-67	153286	153706	-	PA0134	1		General function prediction only	PA0134	PA14_01660	IHMA87_00137	homolog_g146	-323	153296	153716	+	PA0135	1		Function unknown	PA0135			homolog_g147
refseq|NC_002516.2|chromosome	peak506	1	36.03	2.03421	3508961	-363	3508924	3509344	+	PA3127	1		Transcription	PA3127	PA14_23670	IHMA87_01816	homolog_g3205
refseq|NC_002516.2|chromosome	peak769	2	35.86	2.10462	5166806	-94	5166500	5166920	+	PA4608	1		Function unknown	PA4608	PA14_60970	IHMA87_05067	homolog_g4724	-109	5166677	5167097	-	PA4607	1		Function unknown	PA4607	PA14_60960	IHMA87_05066	homolog_g4723
refseq|NC_002516.2|chromosome	peak310	2	35.49	2.066405	1980147	-18	1979765	1980185	+	PA1821	1		Lipid transport and metabolism	PA1821	PA14_40980	IHMA87_03306	homolog_g1876	-206	1979921	1980341	-	PA1820	1	nhaB	Inorganic ion transport and metabolism	PA1820	PA14_41000	IHMA87_03307	homolog_g1875
refseq|NC_002516.2|chromosome	peak486	1	35.25	2.1379200000000003	3340920	-171	3340729	3341149	-	PA2983	7		"Intracellular trafficking, secretion, and vesicular transport"	PA2983	PA14_25490	IHMA87_01985	homolog_g3057
refseq|NC_002516.2|chromosome	peak949	1	34.86	2.08851	6264199	13	6264192	6264612	-	PA5569	1	rnpA	"Translation, ribosomal structure and biogenesis"	PA5569	PA14_73420	IHMA87_06117	homolog_g5721
refseq|NC_002516.2|chromosome	peak169	1	34.86	2.0758650000000003	1030525	-247	1030372	1030792	+	PA0942	1		Transcription	PA0942	PA14_52070		homolog_g982
refseq|NC_002516.2|chromosome	peak617	2	34.68	2.136435	4242392	-24	4242016	4242436	+	PA3783	1		"Secondary metabolites biosynthesis, transport and catabolism"	PA3783	PA14_15140	IHMA87_01170	homolog_g3877	-97	4242275	4242695	-	PA3782	1		Transcription	PA3782	PA14_15150	IHMA87_01171	homolog_g3876
refseq|NC_002516.2|chromosome	peak531	2	34.28	2.122405	3605127	-23	3604750	3605170	+	PA3216	1		Function unknown	PA3216	PA14_22630	IHMA87_01728	homolog_g3299	-120	3604987	3605407	-	PA3215	1		Transcription	PA3215	PA14_22640	IHMA87_01729	homolog_g3298
refseq|NC_002516.2|chromosome	peak37	1	33.89	2.11733	235958	-260	235818	236238	+	PA0207	1		Transcription	PA0207		IHMA87_00196	homolog_g220
refseq|NC_002516.2|chromosome	peak193	1	33.77	2.05754	1115927	-206	1115733	1116153	+	PA1029	1		Function unknown	PA1029	PA14_51020	IHMA87_04184	homolog_g1071
refseq|NC_002516.2|chromosome	peak299	1	33.35	2.02807	1905596	-201	1905397	1905817	+	PA1763	1		Function unknown	PA1763	PA14_41760	IHMA87_03442	homolog_g1812
refseq|NC_002516.2|chromosome	peak205	1	33.01	2.069445	1175617	3	1175214	1175634	+	PA1088	4		General function prediction only	PA1088	PA14_50330		homolog_g1131
refseq|NC_002516.2|chromosome	peak596	1	32.8	2.062855	4131227	-309	4131136	4131556	+	PA3690	1		Inorganic ion transport and metabolism	PA3690	PA14_16660	IHMA87_01278	homolog_g3784
refseq|NC_002516.2|chromosome	peak367	1	32.44	2.0937650000000003	2527535	-258	2527257	2527677	-	PA2296	5		Inorganic ion transport and metabolism	PA2296			homolog_g2352
refseq|NC_002516.2|chromosome	peak315	1	32.18	2.08033	2012418	-397	2012415	2012835	+	PA1853	1		Transcription	PA1853	PA14_40550	IHMA87_03268	homolog_g1908
refseq|NC_002516.2|chromosome	peak898	1	31.98	2.03734	6017475	-53	6017402	6017822	-	PA5348	1		"Replication, recombination and repair"	PA5348	PA14_70600	IHMA87_05874	homolog_g5493
refseq|NC_002516.2|chromosome	peak410	2	31.71	2.04734	2877906	2	2877888	2878308	-	PA2546	1		Amino acid transport and metabolism	PA2546	PA14_31640		homolog_g2601	-93	2877599	2878019	+	PA2547	1		Transcription	PA2547	PA14_31630		homolog_g2602
refseq|NC_002516.2|chromosome	peak654	1	31.48	2.0269	4548812	-41	4548751	4549171	-	PA4070	1		Transcription	PA4070	PA14_11240	IHMA87_00854	homolog_g4166
refseq|NC_002516.2|chromosome	peak562	1	30.59	2.045265	3852880	-367	3852493	3852913	-	PA3446	1		General function prediction only	PA3446	PA14_19530		homolog_g3537
refseq|NC_002516.2|chromosome	peak406	2	29.88	1.931605	2843551	-246	2843285	2843705	-	PA2522	1	czcC	Cell wall/membrane/envelope biogenesis	PA2522	PA14_31970	IHMA87_02629	homolog_g2577	-267	2843418	2843838	+	PA2523	2	czcR	Signal transduction mechanisms	PA2523	PA14_31960	IHMA87_02628	homolog_g2578
refseq|NC_002516.2|chromosome	peak940	1	29.27	1.995845	6240927	-295	6240612	6241032	-	PA5546	1		Cell wall/membrane/envelope biogenesis	PA5546	PA14_73140	IHMA87_06090	homolog_g5698
refseq|NC_002516.2|chromosome	peak554	2	28.69	2.00916	3778459	-245	3778304	3778724	+	PA3368	1		General function prediction only	PA3368	PA14_20491		homolog_g3457	-326	3778113	3778533	-	PA3366.1	1	amiL	Function unknown	PA3366.1			homolog_g3455
refseq|NC_002516.2|chromosome	peak897	2	28.6	1.98169	6002102	-19	6001721	6002141	+	PA5332	1	crc	"Replication, recombination and repair"	PA5332	PA14_70390	IHMA87_05857	homolog_g5477	-62	6002020	6002440	-	PA5331	1	pyrE	Nucleotide transport and metabolism	PA5331	PA14_70370	IHMA87_05856	homolog_g5476
refseq|NC_002516.2|chromosome	peak745	1	28.37	1.99196	5036892	-182	5036674	5037094	+	PA4500	1		Amino acid transport and metabolism	PA4500	PA14_58390	IHMA87_04822	homolog_g4610
refseq|NC_002516.2|chromosome	peak379	1	28.0	2.00831	2640459	-200	2640239	2640659	-	PA2386	1	pvdA	"Secondary metabolites biosynthesis, transport and catabolism"	PA2386	PA14_33810	IHMA87_02769	homolog_g2442
refseq|NC_002516.2|chromosome	peak373	2	27.73	2.003205	2614889	-4	2614493	2614913	+	PA2365	7		Function unknown	PA2365	PA14_34070		homolog_g2421	-205	2614664	2615084	-	PA2364	1		Function unknown	PA2364	PA14_34080		homolog_g2420
refseq|NC_002516.2|chromosome	peak103	2	27.37	1.99147	660331	16	659915	660335	+	PA0600	2		Amino acid transport and metabolism	PA0600	PA14_07820	IHMA87_00592	homolog_g621	-168	660143	660563	-	PA0599	1		Function unknown	PA0599	PA14_07810	IHMA87_00591	homolog_g620
refseq|NC_002516.2|chromosome	peak422	1	27.35	1.934985	2947847	-175	2947652	2948072	-	PA2603.1	1		Function unknown	PA2603.1		IHMA87_02513	homolog_g2664
refseq|NC_002516.2|chromosome	peak34	1	26.56	1.8048	223876	-225	223701	224121	+	PA0195	3	pntAA	Energy production and conversion	PA0195	PA14_02450	IHMA87_00186	homolog_g207
refseq|NC_002516.2|chromosome	peak650	2	26.41	1.974855	4502056	-124	4501912	4502332	-	PA4021	1		"Secondary metabolites biosynthesis, transport and catabolism"	PA4021	PA14_11830	IHMA87_00907	homolog_g4117	-215	4501871	4502291	+	PA4022	1		Energy production and conversion	PA4022	PA14_11810	IHMA87_00906	homolog_g4118
refseq|NC_002516.2|chromosome	peak488	2	26.33	1.955	3347023	16	3347019	3347439	-	PA2988	3		Cell wall/membrane/envelope biogenesis	PA2988	PA14_25430	IHMA87_01980	homolog_g3062	-119	3346742	3347162	+	PA2989	1		Function unknown	PA2989	PA14_25420	IHMA87_01979	homolog_g3063
refseq|NC_002516.2|chromosome	peak595	1	25.97	1.95605	4115460	-8	4115068	4115488	+	PA3675	1		Function unknown	PA3675	PA14_16830	IHMA87_01293	homolog_g3769
refseq|NC_002516.2|chromosome	peak590	1	25.12	1.940235	4080344	-121	4080203	4080623	-	PA3641	1		Amino acid transport and metabolism	PA3641	PA14_17250	IHMA87_01328	homolog_g3735
refseq|NC_002516.2|chromosome	peak810	1	23.93	1.907855	5424147	-279	5423848	5424268	-	PA4832	1		General function prediction only	PA4832	PA14_63890	IHMA87_05319	homolog_g4966
refseq|NC_002516.2|chromosome	peak27	1	23.93	1.919525	176014	-301	175915	176335	+	PA0155	1	pcaR	Transcription	PA0155	PA14_01930	IHMA87_00157	homolog_g167
refseq|NC_002516.2|chromosome	peak211	2	23.66	1.8892	1215160	-86	1215054	1215474	-	PA1121	3	yfiR	Function unknown	PA1121	PA14_49880	IHMA87_04083	homolog_g1165	-124	1214884	1215304	+	PA1122	1		Function unknown	PA1122	PA14_49870	IHMA87_04082	homolog_g1166
refseq|NC_002516.2|chromosome	peak749	2	23.36	1.90025	5049688	-49	5049619	5050039	-	PA4511	3		General function prediction only	PA4511	PA14_58540	IHMA87_04833	homolog_g4621	-81	5049369	5049789	+	PA4512	1	lpxO1	"Posttranslational modification, protein turnover, chaperones"	PA4512	PA14_58550	IHMA87_04834	homolog_g4622
refseq|NC_002516.2|chromosome	peak753	1	23.23	1.90482	5063834	-83	5063731	5064151	-	PA4520	1		Cell motility	PA4520	PA14_58650	IHMA87_04842	homolog_g4630
refseq|NC_002516.2|chromosome	peak131	1	23.04	1.893535	769763	-393	769756	770176	+	PA0697	1		Function unknown	PA0697	PA14_55300	IHMA87_04548	homolog_g723
refseq|NC_002516.2|chromosome	peak934	1	22.95	1.879155	6212452	-338	6212390	6212810	+	PA5520	1		Function unknown	PA5520	PA14_72820	IHMA87_06064	homolog_g5672
refseq|NC_002516.2|chromosome	peak285	2	22.56	1.891755	1741125	-21	1740746	1741166	+	PA1599	1		Function unknown	PA1599	PA14_43820	IHMA87_03570	homolog_g1648	-60	1741045	1741465	-	PA1598	1		Coenzyme transport and metabolism	PA1598	PA14_43830	IHMA87_03571	homolog_g1647
refseq|NC_002516.2|chromosome	peak355	1	21.95	1.86996	2408812	-295	2408707	2409127	+	PA2189	1		"Posttranslational modification, protein turnover, chaperones"	PA2189	PA14_36350	IHMA87_02950	homolog_g2245
refseq|NC_002516.2|chromosome	peak122	1	21.61	1.846545	717244	13	716831	717251	+	PA0665	1		Function unknown	PA0665	PA14_08510	IHMA87_00641	homolog_g686
refseq|NC_002516.2|chromosome	peak855	2	21.46	1.84952	5702545	-12	5702513	5702933	-	PA5062	1		Function unknown	PA5062	PA14_66890	IHMA87_05544	homolog_g5198	-124	5702269	5702689	+	PA5063	3	ubiE	Coenzyme transport and metabolism	PA5063	PA14_66900	IHMA87_05545	homolog_g5199
refseq|NC_002516.2|chromosome	peak344	2	21.26	1.860785	2291120	7	2290713	2291133	+	PA2082	1	kynR	Transcription	PA2082	PA14_37580	IHMA87_03041	homolog_g2137	-140	2290960	2291380	-	PA2081	2	kynB	General function prediction only	PA2081	PA14_37590	IHMA87_03042	homolog_g2136
refseq|NC_002516.2|chromosome	peak706	2	20.95	1.857745	4881997	-56	4881653	4882073	+	PA4354	3		Transcription	PA4354	PA14_56620	IHMA87_04669	homolog_g4461	-97	4881880	4882300	-	PA4353	1		Function unknown	PA4353	PA14_56600	IHMA87_04668	homolog_g4460
refseq|NC_002516.2|chromosome	peak26	1	19.97	1.827145	174771	-2	174373	174793	+	PA0153	2	pcaH	"Secondary metabolites biosynthesis, transport and catabolism"	PA0153	PA14_01900	IHMA87_00155	homolog_g165
refseq|NC_002516.2|chromosome	peak174	1	19.88	1.816935	1046158	-304	1046062	1046482	+	PA0960	1		Function unknown	PA0960	PA14_51850		homolog_g1000
refseq|NC_002516.2|chromosome	peak579	2	19.4	1.7754249999999998	4007492	-15	4007107	4007527	+	PA3575	1		Energy production and conversion	PA3575	PA14_18060	IHMA87_01396	homolog_g3668	-168	4007304	4007724	-	PA3574.1	1			PA3574.1	PA14_18070	IHMA87_01397	homolog_g3667
refseq|NC_002516.2|chromosome	peak316	1	19.15	1.81343	2065168	-341	2064807	2065227	-	PA1893	3		General function prediction only	PA1893	PA14_40040	IHMA87_03225	homolog_g1948
refseq|NC_002516.2|chromosome	peak933	2	19.12	1.815975	6208550	-8	6208522	6208942	-	PA5515	1		Function unknown	PA5515	PA14_72770	IHMA87_06060	homolog_g5667	-25	6208175	6208595	+	PA5516	1	pdxY	Coenzyme transport and metabolism	PA5516	PA14_72780	IHMA87_06061	homolog_g5668
refseq|NC_002516.2|chromosome	peak705	1	19.09	1.80581	4855320	-342	4854958	4855378	-	PA4326	1		Function unknown	PA4326	PA14_56200	IHMA87_04628	homolog_g4433
refseq|NC_002516.2|chromosome	peak601	1	18.9	1.80852	4163640	-250	4163490	4163910	+	PA3717	1		"Posttranslational modification, protein turnover, chaperones"	PA3717	PA14_16320		homolog_g3811
refseq|NC_002516.2|chromosome	peak330	1	18.27	1.79448	2141494	-7	2141467	2141887	-	PA1956	2		Function unknown	PA1956	PA14_39220		homolog_g2011
refseq|NC_002516.2|chromosome	peak277	1	18.13	1.771365	1699929	18	1699927	1700347	-	PA1561	1	aer	Signal transduction mechanisms	PA1561	PA14_44300	IHMA87_03612	homolog_g1610
refseq|NC_002516.2|chromosome	peak547	1	18.09	1.7921	3730508	-49	3730157	3730577	+	PA3327	7		"Secondary metabolites biosynthesis, transport and catabolism"	PA3327	PA14_21020		homolog_g3415
refseq|NC_002516.2|chromosome	peak714	1	17.42	1.732835	4932566	-185	4932361	4932781	-	PA4401	1		"Posttranslational modification, protein turnover, chaperones"	PA4401	PA14_57200	IHMA87_04719	homolog_g4508
refseq|NC_002516.2|chromosome	peak928	1	16.97	1.765395	6186489	-114	6186203	6186623	+	PA5494	2		Function unknown	PA5494	PA14_72500	IHMA87_06038	homolog_g5646
refseq|NC_002516.2|chromosome	peak899	1	16.9	1.76211	6032619	-351	6032248	6032668	-	PA5364	1	PA5364	Transcription	PA5364	PA14_70790	IHMA87_05890	homolog_g5509
refseq|NC_002516.2|chromosome	peak911	1	16.2	1.7445	6079780	-344	6079724	6080144	+	PA5400	2		Energy production and conversion	PA5400	PA14_71300	IHMA87_05931	homolog_g5550
refseq|NC_002516.2|chromosome	peak366	1	15.1	1.69465	2521454	-350	2521084	2521504	-	PA2290	1	gcd	Carbohydrate transport and metabolism	PA2290	PA14_34970	IHMA87_02808	homolog_g2346
refseq|NC_002516.2|chromosome	peak707	1	14.95	1.713175	4903207	-259	4903066	4903486	+	PA4374	2		Cell wall/membrane/envelope biogenesis	PA4374	PA14_56880	IHMA87_04689	homolog_g4481
refseq|NC_002516.2|chromosome	peak500	1	14.84	1.7069	3458116	-206	3457890	3458310	-	PA3081	1		Function unknown	PA3081	PA14_24300	IHMA87_01867	homolog_g3156
refseq|NC_002516.2|chromosome	peak498	1	14.44	1.6909299999999998	3441790	-350	3441420	3441840	-	PA3068	1	gdhB	Amino acid transport and metabolism	PA3068	PA14_24445	IHMA87_01881	homolog_g3143
refseq|NC_002516.2|chromosome	peak869	2	14.22	1.66511	5829475	-5	5829450	5829870	-	PA5176	2		General function prediction only	PA5176	PA14_68380	IHMA87_05657	homolog_g5315	-121	5829196	5829616	+	PA5177	1		Amino acid transport and metabolism	PA5177	PA14_68390	IHMA87_05658	homolog_g5316
refseq|NC_002516.2|chromosome	peak663	2	14.16	1.688395	4626345	-48	4626277	4626697	-	PA4136	1		Carbohydrate transport and metabolism	PA4136	PA14_10470	IHMA87_00785	homolog_g4232	-317	4626262	4626682	+	PA4137	1		Function unknown	PA4137	PA14_10440	IHMA87_00784	homolog_g4233
refseq|NC_002516.2|chromosome	peak761	2	14.12	1.687205	5116713	-89	5116604	5117024	-	PA4568	5	rplU	"Translation, ribosomal structure and biogenesis"	PA4568	PA14_60460	IHMA87_05029	homolog_g4682	-152	5116465	5116885	+	PA4569	1	ispB	Coenzyme transport and metabolism	PA4569	PA14_60470	IHMA87_05030	homolog_g4683
refseq|NC_002516.2|chromosome	peak194	1	14.04	1.68754	1116478	-157	1116235	1116655	+	PA1030	1		Function unknown	PA1030	PA14_51010	IHMA87_04183	homolog_g1072
refseq|NC_002516.2|chromosome	peak213	1	14.03	1.688105	1227132	-342	1227074	1227494	+	PA1136	1		Transcription	PA1136	PA14_49700		homolog_g1180
refseq|NC_002516.2|chromosome	peak711	1	13.86	1.673915	4925723	-176	4925499	4925919	+	PA4396	1		Signal transduction mechanisms	PA4396	PA14_57140	IHMA87_04714	homolog_g4503
refseq|NC_002516.2|chromosome	peak413	1	13.7	1.681545	2915821	11	2915812	2916232	-	PA2579	1	kynA	Amino acid transport and metabolism	PA2579	PA14_30750	IHMA87_02548	homolog_g2637
refseq|NC_002516.2|chromosome	peak837	1	12.84	1.59734	5615695	-151	5615524	5615944	-	PA4997	2	msbA	Defense mechanisms	PA4997	PA14_66080	IHMA87_05481	homolog_g5133
refseq|NC_002516.2|chromosome	peak452	2	12.49	1.645135	3067987	-53	3067640	3068060	+	PA2714	2		General function prediction only	PA2714	PA14_29050		homolog_g2776	-301	3067666	3068086	-	PA2713	1		Transcription	PA2713	PA14_29060		homolog_g2775
refseq|NC_002516.2|chromosome	peak243	1	7.89	1.50564	1491321	-238	1491063	1491483	-	PA1373	1	fabF2	Lipid transport and metabolism	PA1373	PA14_46490		homolog_g1419
