## Supplementary Dataset 2 for "Determination of the Two-Component Systems regulatory network reveals core and accessory regulations across *Pseudomonas aeruginosa* lineages": CS55_IHMA87_06096_IHMA.tab

chrom	peakID	number_of_putative_targets	log(qvalue)	fold_enrichment	summit_position	dist_to_ATG_target1	prom_start_1	prom_end_1	strand_1	first_gene_ID_1	number_of_genes_in_operon_1	name_1	COG_1	PAO1_ID_1	PA14_ID_1	IHMA87_ID_1	homolog_group_1	putative_target_2
IHMA87_2	peak739	2	116.13	3.408055	114924	-86	114818	115238	-	IHMA87_06236	3					IHMA87_06236	homolog_g7712	-96	114620	115040	+	IHMA87_06237	1					IHMA87_06237	homolog_g7713
IHMA87_1	peak385	1	83.45	2.97607	3500243	-131	3500092	3500512	-	IHMA87_03242	3		Cell wall/membrane/envelope biogenesis	PA1875	PA14_40250	IHMA87_03242	homolog_g1930
IHMA87_1	peak216	2	65.3	2.71433	1717032	-65	1716947	1717367	-	IHMA87_01587	1	lecB	Function unknown	PA3361	PA14_20610	IHMA87_01587	homolog_g3449	-394	1717026	1717446	+	IHMA87_01588	2		Defense mechanisms	PA3360	PA14_20620	IHMA87_01588	homolog_g3448
IHMA87_1	peak676	2	61.71	2.660685	6224805	-2	6224783	6225203	-	IHMA87_05832	1		Function unknown	PA5307	PA14_70070	IHMA87_05832	homolog_g5451	-152	6224557	6224977	+	IHMA87_05833	1	lrp	Transcription	PA5308	PA14_70080	IHMA87_05833	homolog_g5452
IHMA87_1	peak705	1	60.17	2.634935	6466313	-83	6465996	6466416	+	IHMA87_06058	1	poxA	General function prediction only	PA5513	PA14_72750	IHMA87_06058	homolog_g5665
IHMA87_1	peak322	1	58.96	2.58405	2546654	-10	2546624	2547044	-	IHMA87_02429	2					IHMA87_02429	homolog_g6898
IHMA87_1	peak602	1	57.15	2.5408	5579241	-244	5578977	5579397	-	IHMA87_05244	1	fur	Inorganic ion transport and metabolism	PA4764	PA14_63020	IHMA87_05244	homolog_g4897
IHMA87_1	peak671	1	56.74	2.4698900000000004	6195528	21	6195529	6195949	-	IHMA87_05810	2					IHMA87_05810	homolog_g7553
IHMA87_1	peak278	1	56.3	2.464335	2313330	-287	2313023	2313443	-	IHMA87_02164	3					IHMA87_02164	homolog_g6712
IHMA87_1	peak690	2	55.85	2.560445	6356959	-63	6356876	6357296	-	IHMA87_05960	1		Transcription	PA5428	PA14_71640	IHMA87_05960	homolog_g5578	-113	6356672	6357092	+	IHMA87_05961	1	aspA	Amino acid transport and metabolism	PA5429	PA14_71650	IHMA87_05961	homolog_g5579
IHMA87_2	peak715	1	53.65	2.461065	278	-242	120	540	+	IHMA87_06119	1					IHMA87_06119	homolog_g7595
IHMA87_1	peak426	1	53.61	2.422445	3907936	-331	3907585	3908005	-	IHMA87_03647	2	zipA	"Cell cycle control, cell division, chromosome partitioning"	PA1528	PA14_44670	IHMA87_03647	homolog_g1574
IHMA87_1	peak258	1	53.46	2.5224	2094247	-146	2094081	2094501	-	IHMA87_01946	1		Function unknown	PA3021	PA14_24990	IHMA87_01946	homolog_g3095
IHMA87_1	peak176	1	53.06	2.50894	1385051	-170	1384821	1385241	+	IHMA87_01279	1		Transcription	PA3689	PA14_16670	IHMA87_01279	homolog_g3783
IHMA87_1	peak125	1	52.99	2.49825	1002621	-368	1002589	1003009	+	IHMA87_00940	1		Function unknown	PA3986	PA14_12260	IHMA87_00940	homolog_g4082
IHMA87_1	peak102	2	49.63	2.46214	789165	-26	789119	789539	-	IHMA87_00740	1	pqsL	Coenzyme transport and metabolism	PA4190	PA14_09700	IHMA87_00740	homolog_g4286	-249	789014	789434	+	IHMA87_00741	1					IHMA87_00741	homolog_g6531
IHMA87_1	peak561	1	49.49	2.37875	5164482	-350	5164432	5164852	+	IHMA87_04837	2		Function unknown	PA4515	PA14_58580	IHMA87_04837	homolog_g4625
IHMA87_1	peak494	1	46.3	2.311795	4584184	-268	4583896	4584316	-	IHMA87_04299	1					IHMA87_04299	homolog_g7318
IHMA87_1	peak62	1	46.08	2.405165	581180	-94	581066	581486	-	IHMA87_00540	1		Function unknown	PA0563	PA14_07330	IHMA87_00540	homolog_g583
IHMA87_1	peak288	1	45.6	2.39415	2362594	-91	2362483	2362903	-	IHMA87_02220	2					IHMA87_02220	homolog_g6767
IHMA87_1	peak14	1	45.1	2.344925	146410	15	145995	146415	+	IHMA87_00125	1		Function unknown	PA0122	PA14_01490	IHMA87_00125	homolog_g134
IHMA87_1	peak388	1	42.42	2.33843	3547559	14	3547145	3547565	+	IHMA87_03280	1					IHMA87_03280	homolog_g7090
IHMA87_1	peak203	1	39.3	2.2464250000000003	1597061	-215	1596876	1597296	+	IHMA87_01469	1		"Cell cycle control, cell division, chromosome partitioning"	PA3481	PA14_19065	IHMA87_01469	homolog_g3572
IHMA87_1	peak595	1	39.22	2.1862450000000004	5536226	-26	5535852	5536272	+	IHMA87_05204	2	pcnB	"Translation, ribosomal structure and biogenesis"	PA4727	PA14_62560	IHMA87_05204	homolog_g4857
IHMA87_1	peak50	2	37.12	2.24262	485112	-129	484841	485261	+	IHMA87_00440	1		"Posttranslational modification, protein turnover, chaperones"	PA0459	PA14_06000	IHMA87_00440	homolog_g478	-247	484845	485265	-	IHMA87_00439	2		Carbohydrate transport and metabolism	PA0458	PA14_05990	IHMA87_00439	homolog_g477
IHMA87_1	peak518	1	36.59	2.2040550000000003	4827266	-156	4827022	4827442	+	IHMA87_04533	1		Function unknown	PA0712		IHMA87_04533	homolog_g739
IHMA87_1	peak320	1	35.72	2.204245	2525693	2	2525675	2526095	-	IHMA87_02410	2					IHMA87_02410	homolog_g6879
IHMA87_1	peak40	2	35.57	2.2135350000000003	396411	21	396412	396832	-	IHMA87_00363	1		Function unknown	PA0385	PA14_05030	IHMA87_00363	homolog_g401	-364	396027	396447	-	IHMA87_00362	1		Function unknown	PA0384	PA14_05020	IHMA87_00362	homolog_g400
IHMA87_1	peak294	1	34.79	2.178645	2370470	-371	2370079	2370499	-	IHMA87_02232	1					IHMA87_02232	homolog_g6779
IHMA87_1	peak279	1	34.74	2.191115	2323304	-250	2323034	2323454	-	IHMA87_02175	1				PA14_31190	IHMA87_02175	homolog_g6073
IHMA87_1	peak680	1	34.17	2.146745	6265417	-156	6265241	6265661	-	IHMA87_05874	1		"Replication, recombination and repair"	PA5348	PA14_70600	IHMA87_05874	homolog_g5493
IHMA87_1	peak390	1	34.12	2.183145	3549989	-365	3549954	3550374	+	IHMA87_03282	3					IHMA87_03282	homolog_g7092
IHMA87_1	peak110	1	32.77	2.110185	863818	-337	863755	864175	+	IHMA87_00810	1		Transcription	PA4112	PA14_10770	IHMA87_00810	homolog_g4208
IHMA87_1	peak366	1	31.28	2.127125	3108516	-103	3108219	3108639	+	IHMA87_02881	2					IHMA87_02881	homolog_g6994
IHMA87_1	peak116	1	31.23	2.02677	907196	-2	906798	907218	+	IHMA87_00845	1	PA4080	Transcription	PA4080	PA14_11120	IHMA87_00845	homolog_g4176
IHMA87_1	peak144	1	29.85	2.10256	1184401	-350	1184031	1184451	-	IHMA87_01100	1		General function prediction only	PA3849	PA14_14220	IHMA87_01100	homolog_g3944
IHMA87_1	peak168	1	29.76	2.097975	1308965	-216	1308729	1309149	-	IHMA87_01214	1		Function unknown	PA3740	PA14_16020	IHMA87_01214	homolog_g3834
IHMA87_1	peak507	1	29.71	2.095205	4675974	-338	4675912	4676332	+	IHMA87_04384	3	phhA	Amino acid transport and metabolism	PA0872	PA14_52990	IHMA87_04384	homolog_g907
IHMA87_1	peak453	1	29.33	2.08599	4272610	-39	4272551	4272971	-	IHMA87_03990	1					IHMA87_03990	homolog_g7241
IHMA87_1	peak499	1	29.19	2.08177	4603896	-370	4603866	4604286	+	IHMA87_04315	1		Function unknown	PA0922.1		IHMA87_04315	homolog_g962
IHMA87_1	peak593	1	28.7	1.982505	5499624	-350	5499254	5499674	-	IHMA87_05165	1	pssA	Lipid transport and metabolism	PA4693	PA14_62120	IHMA87_05165	homolog_g4816
IHMA87_1	peak369	1	28.33	2.068195	3281875	5	3281860	3282280	-	IHMA87_03047	1		Transcription	PA2076	PA14_37660	IHMA87_03047	homolog_g2131
IHMA87_1	peak512	1	28.13	2.066075	4772997	-193	4772784	4773204	-	IHMA87_04474	1					IHMA87_04474	homolog_g7346
IHMA87_1	peak391	2	27.09	1.99584	3556810	-2	3556412	3556832	+	IHMA87_03289	2	cysI	Inorganic ion transport and metabolism	PA1838	PA14_40770	IHMA87_03289	homolog_g1893	-269	3556521	3556941	-	IHMA87_03288	1					IHMA87_03288	homolog_g7095
IHMA87_1	peak330	1	26.26	2.021535	2617604	-398	2617186	2617606	-	IHMA87_02481	1		General function prediction only	PA2635	PA14_30040	IHMA87_02481	homolog_g2696
IHMA87_1	peak615	1	24.89	1.99208	5700155	-235	5699900	5700320	-	IHMA87_05372	2		Energy production and conversion	PA4883	PA14_64550	IHMA87_05372	homolog_g5017
IHMA87_1	peak136	2	24.04	1.974035	1086340	-43	1085983	1086403	+	IHMA87_01019	1		Carbohydrate transport and metabolism	PA3926	PA14_13070	IHMA87_01019	homolog_g4022	-59	1086261	1086681	-	IHMA87_01018	1		Function unknown	PA3927	PA14_13060	IHMA87_01018	homolog_g4023
IHMA87_1	peak405	1	23.52	1.94374	3636679	-352	3636631	3637051	+	IHMA87_03376	1					IHMA87_03376	homolog_g7139
